# Vast amounts of encoded items nullify but do not reverse the effect of sleep on declarative memory

**DOI:** 10.1101/2020.07.23.218735

**Authors:** Luca D. Kolibius, Jan Born, Gordon B. Feld

## Abstract

Sleep strengthens memories by repeatedly reactivating associated neuron ensembles. Our studies show that although long-term memory for a medium number of word-pairs (160) benefits from sleep, a large number (320) does not. This suggest an upper limit to the amount of information that has access to sleep-dependent declarative memory consolidation, which is possibly linked to the availability of reactivation opportunities. Due to competing processes of global forgetting that are active during sleep, we hypothesised that even larger amounts of information would enhance the proportion of information that is actively forgotten during sleep. In the present study, we aimed to induce such forgetting by challenging the sleeping brain with vast amounts of to be remembered information. For this, 80 participants learned a very large number of 640 word-pairs over the course of an entire day and then either slept or stayed awake during the night. Recall was tested after another night of regular sleep. Results revealed comparable retention rates between the sleep and wake groups. Although this null-effect can be reconciled the concept of limited capacities available for sleep-dependent consolidation, it contradicts our hypothesis that sleep would increase forgetting compared to the wake group. Additional exploratory analyses relying on equivalence testing and Bayesian statistics reveal that there is evidence against sleep having a detrimental effect on the retention of declarative memory at high information loads. We argue that forgetting occurs in both wake and sleep states through different mechanisms, i.e., through increased interference and through global synaptic downscaling, respectively. Both of these processes might scale similarly with information load.
