## Supplementary material for "Vast amounts of encoded items nullify but do not reverse the effect of sleep on declarative memory": Dataset: KAPA640_allVars.csv

Number	Condition	Sex	Immediate Recall	Delayed Recall	Gain	Loss	Absolute forgotten word (delayed recall - immediate recall)	SSS_1	SSS_2	SSS_3	SSS_4	SSS_5	ospan_absolute	ospan_partial	WFT_1	WFT_2	WFT_total	PVT_1	Lapses_1	PVT_2	Lapses_2	PVT_3	Lapses_3	PVT_4	Lapses_4	PVT_5	Lapses_5	wordpool_direct	wordpool_delayed	wordpool_diff	Actimetry (First 8h)	Second8h	Third8h	Fourth8h	consistError	empty_immediate recall	empty_delayed recall	rel_emptyEncoding	rel_emptyRetrieval	emptyDiff_abs	emptyDiff_rel
1	1	1	54	37	6	23	-17	2	3	4	2	3	61	72	19	14	33	3,25	0	3,14	1	3,10	0	3,18	1	2,97	2	,385964912	,43902439	-,053059478	1000,31	2128,27	602,43	232,14	45	358	480	,610921501706485	,796019900497512	122	,185098398791028
2	0	1	145	144	20	21	-1	3	4	4	3	2	18	47	14	24	38	3,04	1	2,88	1	3,11	0	3,11	0	3,36	0	,41005291	,402409639	,007643271	254,40	847,82	814,97	229,35	147	117	81	,236363636363636	,163306451612903	-36	-,0730571847507331
3	1	1	79	72	7	14	-7	1	2	2	2	2	75	75	17	21	38	3,23	0	3,29	0	3,32	0	3,38	0	3,43	0	,396039604	,420118343	-,024078739	1045,29	1027,32	340,12	272,12	62	359	399	,639928698752228	,702464788732394	40	,0625360899801662
4	1	1	174	157	18	35	-17	2	5	5	3	5	37	51	27	27	54	3,62	1	3,89	2	3,87	1	3,76	1	3,95	0	,380487805	,431122449	-,050634644	966,16	1704,20	708,92	332,28	144	56	91	,120171673819742	,188405797101449	35	,0682341232817068
5	1	1	48	65	28	11	17	4	4	6	3	5	48	68	15	21	36	3,17	1	3,27	0	2,92	0	3,27	0	3,18	0	,510204082	,437086093	,073117989	1000,31	1387,07	902,08	234,77	70	396	273	,668918918918919	,474782608695652	-123	-,194136310223267
6	1	1	77	66	8	19	-11	2	5	3	4	5	40	53	15	16	31	3,23	0	3,22	0	3,36	1	3,35	0	3,34	0	,296786389	,284697509	,012088881	1365,03	1028,00	1060,38	301,85	160	34	12	,0603907637655417	,0209059233449477	-22	-,039484840420594
7	1	1	154	113	14	55	-41	1	3	2	3	2	69	72	23	22	45	3,10	0	3,00	1	3,10	0	3,04	4	3,00	2	,37994723	,361858191	,018089039	1200,31	504,93	567,10	210,11	95	107	118	,220164609053498	,223908918406072	11	,00374430935257417
8	1	1	203	178	9	34	-25	3	3	2	2	4	62	69	25	23	48	3,43	0	3,40	1	3,46	0	3,46	0	3,55	0	,458333333	,495967742	-,037634409	656,78	618,46	101,60	304,38	90	245	214	,560640732265446	,463203463203463	-31	-,097437269061983
9	1	1	99	92	9	16	-7	3	3	5	2	3	68	73	17	17	34	3,50	0	3,35	0	3,59	0	3,47	0	3,44	0	,436440678	,453271028	-,01683035	933,96	1039,78	967,48	215,83	90	305	334	,563770794824399	,60948905109489	29	,0457182562704912
10	1	1	68	72	8	4	4	1	4	3	5	2	31	52	19	21	40	3,51	0	3,58	0	3,65	0	3,39	0	3,52	0	,547528517	,506097561	,041430956	737,46	1021,80	960,12	364,23	127	309	240	,54020979020979	,422535211267606	-69	-,117674578942185
11	1	1	63	65	15	13	2	2	3	3	3	1	30	63	23	18	41	3,40	0	3,56	0	3,49	0	3,54	0	3,62	0	,356962025	,367864693	-,010902668	1324,61	1328,52	1379,53	359,49	131	182	102	,315424610051993	,177391304347826	-80	-,138033305704167
12	1	1	111	110	19	20	-1	2	4	5	3	4	40	60	17	23	40	3,49	1	3,50	0	3,41	0	3,16	0	3,38	0	,397306397	,330645161	,066661236	911,82	977,68	939,13	275,50	97	232	282	,438563327032136	,532075471698113	50	,0935121446659771
13	1	1	102	91	16	27	-11	2	3	4	4	2	51	66	16	25	41	3,40	0	3,61	0	3,57	0	3,61	0	3,62	0	,380530973	,381868132	-,001337158	1215,60	1066,49	979,65	487,85	147	86	185	,159851301115242	,336976320582878	99	,177125019467636
14	1	1	59	44	7	22	-15	2	2	3	3	3	3	13	23	17	40	3,07	0	3,04	0	3,34	1	2,94	1	2,91	1	,361522199	,413533835	-,052011636	1164,00	3228,23	890,32	181,21	64	108	463	,185886402753873	,776845637583893	355	,59095923483002
15	1	1	88	67	6	27	-21	3	2	4	5	2	31	56	21	18	39	3,28	0	3,31	0	3,31	0	3,31	0	3,40	0	,554744526	,573170732	-,018426206	1086,37	1316,90	755,59	382,42	48	415	491	,751811594202899	,856893542757417	76	,105081948554519
16	1	1	123	117	14	20	-6	1	1	3	2	1	49	65	18	19	37	3,20	0	3,17	0	3,64	0	3,19	1	3,52	0	,440514469	,43125	,009264469	814,60	1985,08	1182,21	236,82	111	206	203	,398452611218569	,388145315487572	-3	-,010307295730997
17	1	1	73	63	7	17	-10	3	2	6	5	3	69	73	14	12	26	2,94	1	2,96	0	3,07	1	2,95	2	2,73	3	,403225806	,42278481	-,019559004	1305,96	1339,42	1697,51	553,29	151	195	181	,343915343915344	,31369150779896	-14	-,0302238361163837
18	1	1	79	51	1	29	-28	3	4	5	5	5			15	14	29							3,41	1	3,48	0	,5	,662337662	-,162337662	924,13	1357,85	733,09	140,51	28	477	512	,850267379679144	,869269949066214	35	,0190025693870696
19	1	1	109	101	12	20	-8	2	4	4	3	3	39	50	23	18	41	3,19	0	3,04	1	3,08	0	3,17	0	3,28	0	,405759162	,36784141	,037917753	1484,67	1192,43	895,28	388,58	118	149	85	,28060263653484	,157699443413729	-64	-,122903193121111
21	0	1	71	63	11	19	-8	3	4	4	3	4	50	66	14	18	32	2,83	2	2,98	1	2,76	7	2,99	2	3,34	1	,338345865	,33572711	,002618755	3,87	699,25	758,32	451,46	232	37	20	,0650263620386643	,0346620450606586	-17	-,0303643169780057
22	1	1	130	111	9	28	-19	2	3	3	4	2	75	75	21	21	42							3,40	2	3,51	0	,378698225	,394230769	-,015532544	1184,43	922,43	917,16	188,23	94	172	321	,337254901960784	,606805293005671	149	,269550391044887
23	0	1	159	124	7	42	-35	2	2	5	2	2	43	62	34	29	63	3,52	0	3,60	0	3,75	0	3,91	0	3,56	0	,45106383	,528571429	-,077507599	146,47	1711,84	1359,92	262,76	56	246	376	,511434511434511	,728682170542636	130	,217247659108124
24	0	1	194	166	13	41	-28	2	4	3	2	3	56	69	23	12	35	3,19	0	3,00	0	3,00	0	3,02	2	3,04	2	,561403509	,468085106	,093318402	116,38	2135,68	1486,22	233,04	23	389	427	,87219730941704	,90084388185654	38	,0286465724394998
25	0	1	49	58	11	2	9	3	4	5	4	3	62	71	21	19	40	3,05	1	2,97	2	2,72	1	3,14	0	3,11	1	,497607656	,401253918	,096353737	96,96	1848,82	451,10	317,92	82	382	263	,646362098138748	,451890034364261	-119	-,194472063774487
26	0	1	246	251	15	10	5	2	3	4	4	1	54	65	23	15	38	3,64	0	3,68	0	3,74	0	3,63	0	3,90	0	,42	,310344828	,109655172	182,07	837,32	1217,55	307,53	113	194	128	,49238578680203	,329048843187661	-66	-,16333694361437
27	0	1	56	60	13	9	4	2	2	3	1	2	25	59	14	21	35	3,23	0	3,16	1	3,36	2					,373368146	,36407767	,009290476	233,96	628,95	891,38	443,17	141	201	168	,344178082191781	,289655172413793	-33	-,0545229097779877
28	0	1	35	43	14	6	8	1	2	4	2	2	48	61	22	27	49	3,47	1	3,42	1	3,48	1					,265734266	,301587302	-,035853036	154,27	834,05	1232,89	348,12	179	33	30	,0545454545454545	,050251256281407	-3	-,00429419826404751
29	0	1	172	142	5	35	-30	3	3	3	3	2	62	72	19	21	40	3,11	2	3,18	1	3,10	0	3,09	0	3,30	1	,508333333	,612903226	-,104569892	178,58	631,74	370,08	290,48	51	348	405	,743589743589744	,813253012048193	57	,0696632684584492
30	0	1	139	136	9	12	-3	2	3	4	3	3	27	49	14	22	36	3,42	0	3,56	0	3,51	0	3,10	1	3,36	1	,4453125	,407017544	,038294956	76,24	898,55	808,48	99,51	97	245	219	,489021956087824	,43452380952381	-26	-,0544981465640148
31	0	1	84	72	5	17	-12	3	3	4	3	2	28	58	23	21	44	3,60	0	3,39	0	3,38	0	3,42	0	3,31	0	,39380531	,373134328	,020670981	81,08	704,12	851,66	266,25	177	104	99	,18705035971223	,174295774647887	-5	-,0127545850643429
32	0	1	88	89	22	21	1	3	4	5	3	3	48	59	12	22	34	3,25	0	3,05	0	3,06	0	3,01	0	3,10	0	,387096774	,378125	,008971774	115,49	1015,05	1043,28	247,82	115	211	231	,382246376811594	,41923774954628	20	,0369913727346853
33	0	1	163	160	19	22	-3	2	4	5	3	3	31	43	25	19	44	3,35	0	3,29	0	3,56	0	3,67	0	3,60	0	,534090909	,463541667	,070549242	503,09	750,51	619,89	243,88	78	301	288	,631027253668763	,6	-13	-,0310272536687631
34	0	1	76	69	10	17	-7	1	5	6	2	1	19	44	15	18	33	3,40	0	2,99	3	3,07	1	3,19	0	3,19	0	,434343434	,389048991	,045294443	76,50	790,95	710,43	321,90	104	267	224	,473404255319149	,392294220665499	-43	-,0811100346536498
35	0	1	110	102	11	19	-8	4	5	2	3	5	23	50	14	25	39	3,38	1	3,53	1	3,35	1	3,28	1	3,53	0	,357293869	,343984962	,013308907	86,82	1092,94	969,02	105,66	169	57	6	,107547169811321	,0111524163568773	-51	-,0963947534544434
36	0	1	53	51	13	15	-2	3	4	4	2	1	23	45	21	21	42	3,37	0	3,61	0	3,46	0	3,59	0	3,56	0	,331683168	,368589744	-,036906575	195,84	1053,07	1221,18	233,30	117	183	277	,31175468483816	,470288624787776	94	,158533939949616
37	0	1	78	65	4	17	-13	4	3	6	3	5	35	58	20	13	33	3,09	1	3,46	0	3,26	1	3,40	0	3,44	0	,486842105	,461538462	,025303644	317,74	893,34	939,41	293,08	26	486	523	,864768683274021	,909565217391304	37	,044796534117283
38	0	1	61	55	4	10	-6	2	3	4	4	3	30	57	18	22	40	3,15	0	3,13	0	3,37	0	3,55	0	3,37	1	,578313253	,46835443	,109958823	102,87	1637,40	1137,02	252,13	29	496	506	,856649395509499	,864957264957265	10	,00830786944776585
39	0	1	86	67	9	28	-19	3	5	4	2	2	48	67	18	12	30	3,64	0	3,45	0	3,70	0	3,74	0	3,85	0	,363924051	,355421687	,008502364	52,42	788,55	849,99	309,33	68	238	407	,429602888086643	,710296684118674	169	,280693796032031
41	0	0	179	161	13	31	-18	1	3	6	3	3	52	66	13	15	28	3,20	2	3,21	0	3,33	0	3,06	1	3,38	0	,493670886	,4	,093670886	342,67	1099,13	1837,11	156,70	110	224	144	,48590021691974	,30062630480167	-80	-,18527391211807
42	1	0	140	129	11	22	-11	2	3	6	2	1	68	73	23	27	50	3,28	0	3,36	2	2,91	0	3,37	0	3,92	0	,498084291	,477911647	,020172645					93	238	262	,476	,512720156555773	24	,036720156555773
43	0	0	192	177	18	33	-15	3	2	3	5	3	57	69	18	18	36	3,28	1	3,24	2	3,19	0	2,83	3	3,38	0	,432343234	,398305085	,03403815					134	145	109	,323660714285714	,235421166306695	-36	-,0882395479790188
44	1	0	112	108	15	19	-4	3	3	4	2	3	44	60	13	28	41	3,22	0	3,04	1	3,02	0	3,18	1	3,08	0	,454198473	,435820896	,018377578					105	266	197	,503787878787879	,370300751879699	-69	-,13348712690818
45	1	0	50	34	6	22	-16	2	3	6	2	4	34	60	20	19	39	2,70	4	2,84	1	2,44	7	2,99	0	2,83	0	,391304348	,393939394	-,002635046					81	222	374	,376271186440678	,617161716171617	152	,240890529730939
46	1	0	153	140	11	24	-13	1	2	4	2	5	45	62	22	27	49	2,85	2	2,73	2	3,16	1	2,96	2	3,27	1	,437984496	,39010989	,047874606					106	229	136	,470225872689938	,272	-93	-,198225872689938
47	1	0	191	175	10	26	-16	3	2	5	3	4	49	67	20	24	44	3,21	1	3,42	0	3,40	0	3,33	0	3,35	2	,54723127	,602122016	-,054890746	1335,92	940,16	1065,16	183,63	156	142	88	,316258351893096	,189247311827957	-54	-,127011040065139
48	1	0	142	131	10	21	-11	3	3	4	3	4	38	58	22	21	43	3,30	1	3,46	0	3,46	0	3,44	0	3,22	1	,446475196	,444987775	,001487421	1454,89	3763,26	1595,67	322,24	141	115	100	,230923694779116	,196463654223969	-15	-,0344600405551479
49	1	0	81	65	5	21	-16	4	3	6	4	6	38	57	17	27	44	3,23	0	3,24	0	3,09	0	3,22	0	3,05	0	,347389558	,341959335	,005430224	1083,50	923,20	1479,21	422,73	202	61	34	,10912343470483	,0591304347826087	-27	-,0499929999222214
50	1	0	190	187	16	19	-3	3	2	4	4	3	36	51	30	17	47	3,04	1	3,11	0	3,12	0	3,06	0	3,03	0	,465909091	,420895522	,045013569	985,80	1525,84	898,55	473,12	115	186	118	,413333333333333	,260485651214128	-68	-,152847682119205
51	1	0	137	136	28	29	-1	4	3	5	5	4	6	33	23	22	45	2,96	0	3,24	0	3,11	0	3,23	0	3,27	1	,396995708	,39516129	,001834418	1046,39	1535,12	999,38	337,39	181	37	8	,073558648111332	,0158730158730159	-29	-,0576856322383161
52	1	0	91	81	13	23	-10	2	4	5	3	3	50	66	17	12	29	3,13	0	3,35	0	3,47	0					,382585752	,299568966	,083016786	1154,49	2457,23	1414,61	302,16	112	170	95	,309653916211293	,16994633273703	-75	-,139707583474263
53	1	0	151	147	16	20	-4	2	4	4	4	5	23	47	21	23	44	3,30	0	3,14	1	3,09	0	3,19	0	3,26	0	,419047619	,397129187	,021918432	997,40	1740,20	1019,35	278,50	87	279	284	,570552147239264	,57606490872211	5	,00551276148284574
54	1	0	160	150	14	24	-10	1	2	5	5	3	75	75	18	27	45	3,21	1	3,23	1	3,19	0	3,01	0	3,27	0	,376854599	,377892031	-,001037431	1136,23	1368,15	1018,98	355,52	108	143	101	,297916666666667	,206122448979592	-42	-,0917942176870748
55	1	0	198	173	15	40	-25	1	3	5	3	5	30	50	19	26	45	2,99	1	3,15	0	3,21	0	3,15	1	3,16	0	,425714286	,345454545	,08025974	1323,74	1627,71	1179,06	260,85	92	92	82	,208144796380091	,17558886509636	-10	-,0325559312837308
56	1	0	79	82	21	18	3	2	4	4	2	4	43	61	20	24	44	3,22	0	3,23	0	3,27	0	3,39	0	3,20	0	,426035503	,47080292	-,044767417	349,52	1730,85	2112,40	344,42	83	223	284	,397504456327986	,508960573476703	61	,111456117148717
57	1	0	106	110	13	9	4	1	2	5	3	3	30	59	26	25	51	2,77	3	3,04	1	2,99	0	3,07	2	3,06	1	,555555556	,585034014	-,029478458	1312,43	1373,37	1097,96	205,11	48	435	383	,814606741573034	,722641509433962	-52	-,0919652321390715
58	1	0	89	79	13	23	-10	3	4	5	4	4	31	54	13	20	33	3,17	1	3,16	0	3,30	0	3,18	0	3,10	1	,4375	,449612403	-,012112403	1358,01	1652,20	771,27	333,16	97	215	303	,390199637023593	,540106951871658	88	,149907314848064
59	1	0	133	120	10	23	-13	2	4	6	3	4	50	68	30	28	58	3,07	0	2,94	1	2,98	1	2,94	0	3,03	0	,414285714	,471291866	-,057006152	1385,75	1286,45	662,75	288,82	183	157	102	,309664694280079	,196153846153846	-55	-,113510848126233
60	1	0	107	97	20	30	-10	2	3	6	3	4	68	73	19	15	34	3,16	2	2,80	3	2,43	8	2,43	11	2,54	11	,42776204	,423963134	,003798906	1136,75	1214,43	1026,73	324,54	97	180	109	,337711069418386	,20073664825046	-71	-,136974421167926
61	0	0	110	93	15	32	-17	2	3	5	4	2	56	62	20	19	39	3,22	0	3,23	1	2,75	3	2,99	1	2,98	1	,429708223	,409090909	,020617314	89,00	1727,77	821,75	292,63	138	153	85	,288679245283019	,155393053016453	-68	-,133286192266565
62	0	0	128	122	12	18	-6	3	3	3	2	5	66	72	23	33	56	3,08	1	3,11	2	3,08	1	2,86	1	2,90	1	,412790698	,397468354	,015322343	319,76	2030,38	1913,66	390,18	136	168	123	,328125	,237451737451737	-45	-,0906732625482626
63	0	0	52	52	13	13	0	1	4	5	3	3	14	37	18	20	38	2,94	1	2,94	0	2,88	2	3,05	2	3,07	0	,343412527	,386569873	-,043157346	84,60	1904,34	2160,75	361,80	176	125	37	,212585034013605	,0629251700680272	-88	-,149659863945578
64	0	0	63	49	5	19	-14	2	3	5	3	5	18	49	20	22	42	3,05	2	3,17	0	3,15	1	2,67	5	2,75	5	,391752577	,496478873	-,104726296	302,88	1600,91	1564,32	369,43	130	187	302	,324090121317158	,510998307952623	115	,186908186635465
65	0	0	91	81	5	15	-10	1	3	5	3	2	39	63	18	15	33	3,42	1	3,37	0	3,15	1	3,31	1	3,30	0	,51459854	,578723404	-,064124864	125,89	750,91	164,99	454,42	127	275	324	,500910746812386	,579606440071556	49	,0786956932591703
66	0	0	98	84	6	20	-14	2	3	4	1	4	75	75	18	28	46	3,06	2	3,07	0	3,17	2	2,88	3	3,24	0	,465217391	,492857143	-,027639752	234,91	1851,30	1802,60	380,75	112	312	276	,575645756457565	,496402877697842	-36	-,0792428787597228
67	0	0	52	53	12	11	1	2	3	3	4	3	64	68	17	20	37	3,67	0	3,92	1	3,84	0	3,63	0	3,56	0	,336614173	,326295585	,010318588	114,27	1498,75	1962,74	429,25	161	80	66	,136054421768708	,112436115843271	-14	-,0236183059254366
68	0	0	70	68	10	12	-2	2	4	5	2	2	51	64	16	14	30	3,87	0	3,58	0	3,42	0	3,84	0	3,61	0	,411564626	,403174603	,008390023	215,35	917,45	923,56	432,36	108	276	257	,484210526315789	,449300699300699	-19	-,0349098270150902
69	0	0	48	40	13	21	-8	2	4	5	3	3	75	75	24	17	41	3,11	1	3,20	2	2,83	2	3,01	2	3,03	0	,336	,364583333	-,028583333	158,91	1218,21	1227,12	370,20	46	467	407	,788851351351351	,678333333333333	-60	-,110518018018018
70	0	0	242	218	17	41	-24	2	4	6	3	2	37	55	36	22	58	3,34	0	3,38	1	3,15	0	3,33	0	3,66	0	,572463768	,503030303	,069433465	64,09	2264,88	1542,11	427,11	71	260	257	,653266331658292	,609004739336493	-3	-,0442615923217986
71	0	0	243	227	20	36	-16	2	4	5	2	4	55	65	17	27	44	3,53	1	3,64	0	3,53	0	3,52	0	3,61	0	,488549618	,469314079	,019235539	168,68	658,08	993,22	409,60	110	135	136	,340050377833753	,329297820823245	1	-,0107525570105086
72	0	0	192	185	18	25	-7	3	4	4	2	3	35	58	17	24	41	2,84	2	3,15	0	2,99	0	3,16	0	3,09	0	,319809069	,318284424	,001524645	217,33	1406,72	1343,81	374,37	145	29	12	,0647321428571429	,0263736263736264	-17	-,0383585164835165
73	0	0	131	135	24	20	4	2	5	3	3	4	37	62	29	25	54	3,29	0	3,25	0	3,40	0	3,15	0	3,30	0	,518181818	,425595238	,09258658	145,50	1161,77	833,60	300,97	74	289	169	,567779960707269	,334653465346535	-120	-,233126495360734
74	0	0	99	80	12	31	-19	4	3	4	2	4	50	69	21	14	35	3,50	1	3,63	0	3,19	2	3,24	2	3,02	2	,459405941	,401834862	,057571078	142,67	277,55	1219,76	459,13	187	36	15	,066543438077634	,0267857142857143	-21	-,0397577237919197
75	0	0	27	18	5	14	-9	1	3	5	5	3	46	64	14	23	37	3,22	0	3,00	1	3,15	0					,588235294	,692307692	-,104072398	349,46	1103,08	1166,01	411,69	6	562	596	,916802610114193	,958199356913183	34	,0413967467989907
76	0	0	58	61	20	17	3	3	3	6	3	3	22	49	22	22	44	3,31	1	3,33	0	3,04	0	3,14	0	3,38	0	,395577396	,406926407	-,011349011	151,01	2346,67	1778,56	414,79	170	175	117	,300687285223368	,202072538860104	-58	-,0986147463632641
77	1	0	140	106	11	45	-34	2	3	5	4	5	64	71	15	20	35	2,96	0	3,11	0	3,01	1	3,38	0	2,89	2	,359447005	,592105263	-,232658259	1309,81	1784,34	1000,23	363,95	39	283	458	,566	,857677902621723	175	,291677902621723
78	1	0	190	186	12	16	-4	3	5	5	2	2	55	69	20	21	41	3,08	0	3,24	1	3,04	1	3,14	0	3,18	1	,517045455	,433333333	,083712121	1180,17	977,20	845,67	217,35	114	274	154	,608888888888889	,33920704845815	-120	-,269681840430739
79	1	0	181	158	10	33	-23	3	4	6	5	4	64	69	29	26	55	3,25	0	3,32	0	3,04	1	3,32	0	3,36	0	,483193277	,496268657	-,013075379	806,31	1435,35	1059,40	290,21	122	221	214	,481481481481481	,443983402489627	-7	-,0374980789918549
80	0	0	119	116	15	18	-3	2	2	3	3	3	62	71	17	16	33	3,36	1	3,19	1	3,17	0	3,41	0	3,30	0	,438829787	,428994083	,009835704	370,38	1659,36	1428,54	325,88	188	145	186	,27831094049904	,354961832061069	41	,0766508915620284
