## Supplementary material for "Vast amounts of encoded items nullify but do not reverse the effect of sleep on declarative memory": Dataset: PAL_1_1_2.xlsx

### Sheet: Sheet1
VP_Nr	Block	VersioN	counter	pair_code	cue	correct_answer	answer		accuracy	reactiontime1	reactiontime2
1	1	1	1	31	NÄSSE	GEWITTER		0		-1	-1
1	1	1	2	11	GEHIRN	BEWUSSTSEIN	ELEFANT	0		3900.3	7025
1	1	1	3	1	PELZ	FUCHS	FUCHS	1		2657.7	4148
1	1	1	4	3	STILLE	EINSAMKEIT		0		-1	-1
1	1	1	5	39	SCHAMGEFÜHL	KÖRPER		0		-1	-1
1	1	1	6	37	ANEKDOTE	WITZ	WITZ	1		1932.7	3582
1	1	1	7	32	EINGEBUNG	IDEE	IDEE	1		2831.6	3947
1	1	1	8	8	BARGELD	WERT		0		-1	-1
1	1	1	9	25	SPASS	FEIER		0		-1	-1
1	1	1	10	6	CHAOS	STRUKTUR		0		-1	-1
1	1	1	11	15	BECHER	KAFFEE		0		-1	-1
1	1	1	12	30	BEGRIFF	BEDEUTUNG	WORT	0		2143.8	3839
1	1	1	13	40	PUPPE	KIND		0		-1	-1
1	1	1	14	21	DEMOKRATIE	SYSTEM	WAHLEN	0		3462.1	5767
1	1	1	15	9	FORM	KREIS		0		-1	-1
1	1	1	16	5	BERUF	ANERKENNUNG		0		-1	-1
1	1	1	17	27	GRUNDRECHT	VERFASSUNG	DEMOKRATIE	0		3038.9	6181
1	1	1	18	2	MASCHINE	APPARAT		0		-1	-1
1	1	1	19	7	ZEITUNG	DRUCK	PRESSE	0		4390.8	6003
1	1	1	20	22	LÖSUNG	PROBLEM	ERGEBNIS	0		5918	9228
1	1	1	21	23	SÄNGER	KÜNSTLER	LIED	0		2496.8	3946
1	1	1	22	17	STAUB	SAUBERKEIT		0		-1	-1
1	1	1	23	16	VOGEL	KATZE		0		-1	-1
1	1	1	24	26	SKLAVE	KÖNIG	MEISTER	0		2564.4	4135
1	1	1	25	20	INFORMATION	INHALT		0		-1	-1
1	1	1	26	38	FÄHIGKEIT	VERANLAGUNG		0		-1	-1
1	1	1	27	14	STERN	WEIHNACHTEN	FIRMAMENT	0		1934.1	6706
1	1	1	28	34	EMPFEHLUNG	RAT	EINGABE	0		4414.1	5980
1	1	1	29	33	RÜSTUNG	ANGRIFF	RITTRT	0		3286.4	4271
1	1	1	30	13	KUGEL	QUADRAT	FORM	0		4025.8	5419
1	1	1	31	28	URHEBER	KAUSALITÄT		0		-1	-1
1	1	1	32	24	BEDÜRFNIS	WERBUNG		0		-1	-1
1	1	1	33	4	STURM	WINDHAUCH	BLITZ	0		6467.5	7944
1	1	1	34	12	NUTZEN	KOSTEN		0		-1	-1
1	1	1	35	29	MANGEL	VERZICHT		0		-1	-1
1	1	1	36	19	ERDE	STEIN		0		5085.3	6922
1	1	1	37	35	FIGUR	BRETT		0		-1	-1
1	1	1	38	18	TRINKSPRUCH	SPRICHWORT		0		-1	-1
1	1	1	39	10	ABSPRACHE	VERTRAG		0		-1	-1
1	1	1	40	36	RÜCKSCHRITT	VERGANGENHEIT		0		-1	-1
1	2	2	1	17	VERSCHLEIERUNG	KOPFTUCH	KOPFTUCH	1		3042.8	8044
1	2	2	2	16	KRITERIUM	AUSWAHL	VORRAUSSETZTUNG	0		5500	10895
1	2	2	3	38	NEFFE	GROSSMUTTER		0		-1	-1
1	2	2	4	4	KRITIK	ZWEIFEL		0		-1	-1
1	2	2	5	31	HÄRTE	KRAFT		0		-1	-1
1	2	2	6	37	DÄMMERUNG	MORGENGRAUEN	MORGENGRAUEN	1		2175	6487
1	2	2	7	5	FREUND	VERTRAUEN	ZUNEIGUNG	0		5393.5	8362
1	2	2	8	14	HAUT	BLUT	BLUT	1		2302.4	3789
1	2	2	9	6	ZUWACHS	FORTSCHRITT		0		-1	-1
1	2	2	10	23	BUNGALOW	SIEDLUNG	SIEDLUNG	1		1663.9	4184
1	2	2	11	24	GNADE	BARMHERZIGKEIT	VERGEBUNG	0		3121.4	5915
1	2	2	12	13	TIER	FROSCH	MENSCH	0		2564.3	4513
1	2	2	13	18	SCHMETTERLING	BLÜTE	RAUPE	0		4092.3	6221
1	2	2	14	40	POSTKUTSCHE	PFERD		0		-1	-1
1	2	2	15	11	EHE	VERLOBUNG	ALTAR	0		3512.1	5274
1	2	2	16	25	DISZIPLIN	GEHORSAM		0		-1	-1
1	2	2	17	28	UHR	KIRCHE	ZEIT	0		3555.9	4841
1	2	2	18	9	GESPENST	ERSCHEINUNG		0		-1	-1
1	2	2	19	39	FASS	KELLER	WIRT	0		3660.7	4706
1	2	2	20	32	TRAUM	WIRKLICHKEIT		0		-1	-1
1	2	2	21	34	PRÜFUNG	MISSERFOLG	MISSERFOLG	1		2803.7	5128
1	2	2	22	36	AUSWERTUNG	ERGEBNIS	ERGEBNIS	1		6233.4	8661
1	2	2	23	26	FRAGE	EINWAND	ANTWORT	0		1422.3	3455
1	2	2	24	8	BERG	HÜTTE		0		-1	-1
1	2	2	25	20	BEGRÜSSUNG	FREUNDLICHKEIT		0		-1	-1
1	2	2	26	1	BLICK	PERSPEKTIVE	AUGE	0		2079.6	2830
1	2	2	27	33	ERLÖSUNG	HIMMELREICH		0		-1	-1
1	2	2	28	19	GEISEL	GEFANGENER	GEFANGENER	1		2978.5	6977
1	2	2	29	27	SCHICKSAL	IRONIE	ZUFALL	0		6920	8698
1	2	2	30	7	GRAS	VIEH		0		-1	-1
1	2	2	31	35	ANFORDERUNG	SCHWIERIGKEIT	VORRAUSSETZUNG	0		2845.7	8236
1	2	2	32	2	MALER	PIANIST	FARBE	0		3247.4	4777
1	2	2	33	22	MACHT	HERRSCHER	GELD	0		3891.7	4767
1	2	2	34	29	TAL	WIESE	HANG	0		3279.6	5854
1	2	2	35	3	VERLUST	ABNAHME		0		-1	-1
1	2	2	36	21	ANSTAND	SITTE	SITTE	1		5438.9	6486
1	2	2	37	15	SEEGANG	DAMPFER		0		-1	-1
1	2	2	38	30	SPRACHE	AKUSTIK		0		-1	-1
1	2	2	39	12	KOMÖDIE	DRAMA	WITZ	0		2092.8	3688
1	2	2	40	10	ILLUSION	WAHRNEHMUNG		0		-1	-1
1	3	3	1	36	JUNGE	MÄDCHEN		0		-1	-1
1	3	3	2	24	RICHTER	GERECHTIGKEIT		0		-1	-1
1	3	3	3	8	MEINEID	EHRENHAFTIGKEIT	TEUE	0		1986.4	3848
1	3	3	4	16	GEBÄUDE	HOTEL	RAUM	0		3388.6	4728
1	3	3	5	2	VULKAN	EXPLOSION		0		-1	-1
1	3	3	6	6	BESITZ	ANTEIL	EIGENTUM	0		4064	5939
1	3	3	7	5	INDUSTRIE	BRANCHE		0		-1	-1
1	3	3	8	30	TAT	ABSICHT	WAFFE	0		11465.7	12553
1	3	3	9	33	AUTO	PRESTIGE		0		-1	-1
1	3	3	10	19	GESUNDHEIT	IMPFUNG		0		-1	-1
1	3	3	11	32	CHANCE	BEGEGNUNG		0		-1	-1
1	3	3	12	39	GESCHREI	PANIK		0		-1	-1
1	3	3	13	40	PLAN	GROSSSTADT	IDEE	0		2779	3782
1	3	3	14	11	APFEL	PFIRSICH		0		-1	-1
1	3	3	15	9	ANSICHT	MEINUNG		0		-1	-1
1	3	3	16	31	VERGLEICH	GLEICHNIS		0		-1	-1
1	3	3	17	14	FORDERUNG	GEHALT		0		-1	-1
1	3	3	18	1	GIFT	MORD	TOD	0		7826.3	9410
1	3	3	19	17	GEIST	FLASCHE		0		-1	-1
1	3	3	20	20	LARVE	RAUPE	WURM	0		5551.7	8460
1	3	3	21	15	PAPIER	BRIEF		0		-1	-1
1	3	3	22	18	GEDÄCHTNIS	ELEFANT	GEHIRN	0		5790.9	8979
1	3	3	23	25	ZWIELICHT	UNTERWELT		0		-1	-1
1	3	3	24	35	PROFIL	Querschnitt		0		-1	-1
1	3	3	25	10	LEIDENSCHAFT	KUSS	LIEBE	0		2336.1	3144
1	3	3	26	7	NORM	MORAL		0		-1	-1
1	3	3	27	22	ZEIT	URSPRUNG	TAG	0		3222.4	3949
1	3	3	28	13	HELDENMUT	TAPFERKEIT		0		-1	-1
1	3	3	29	27	ALKOHOL	OPIUM	WIRT	0		4449.6	5269
1	3	3	30	38	DEFINITION	KONZEPT		0		-1	-1
1	3	3	31	3	TÄUSCHUNG	ECHTHEIT		0		-1	-1
1	3	3	32	4	STUHL	SESSEL		0		-1	-1
1	3	3	33	21	STOLZ	RUHM		0		-1	-1
1	3	3	34	23	ARMUT	ELEND		0		-1	-1
1	3	3	35	29	PUDDING	SÜSSIGKEITEN		0		-1	-1
1	3	3	36	26	BEWEIS	TATSACHE		0		-1	-1
1	3	3	37	12	DAMPF	LOKOMOTIVE		0		-1	-1
1	3	3	38	28	SEGEN	SCHÖPFER	GLAUBE	0		5190.7	6831
1	3	3	39	34	ERDGESCHOSS	DACHBODEN	DACHBODE	1		11842.9	17253
1	3	3	40	37	WOLLE	KLEIDUNG	SCHAF	0		9279.3	12551
1	4	4	1	16	ERFORSCHUNG	PATENT		0		-1	-1
1	4	4	2	27	VERRAT	TREUE		0		-1	-1
1	4	4	3	23	GEDICHT	LIEBE	LIEBE	1		2170.7	5416
1	4	4	4	4	ANGEBOT	MARKT	NACHFRAGE	0		1684.4	3353
1	4	4	5	10	ZIEL	RICHTUNG		0		-1	-1
1	4	4	6	7	HIMMEL	FIRMAMENT	FIRMAMENT	1		2143.4	5458
1	4	4	7	19	BETRAG	WECHSEL		0		-1	-1
1	4	4	8	25	BETTLER	UNGLÜCK		0		-1	-1
1	4	4	9	6	STIRN	KINN	NASE	0		3043.7	6396
1	4	4	10	35	FAHNE	EROBERUNG	PATRIOT	0		3486.6	6374
1	4	4	11	28	GÖTTIN	GEBET	SICHERHEIT	0		8569.2	10936
1	4	4	12	8	GLÜCK	ZUFALL	ZUFALL	1		4088.7	5594
1	4	4	13	3	SALAT	GARTEN		0		-1	-1
1	4	4	14	5	MÖNCH	NONNE		0		-1	-1
1	4	4	15	30	MUSIKER	AKKORDEON		0		-1	-1
1	4	4	16	15	MOOR	SUMPF		0		-1	-1
1	4	4	17	11	AUFGABE	ERLEDIGUNG		0		-1	-1
1	4	4	18	13	NAGEL	METALL		0		-1	-1
1	4	4	19	39	GESCHICHTE	ENTWICKLUNG		0		-1	-1
1	4	4	20	17	KLIPPE	ABGRUND	TAL	0		4613.6	5655
1	4	4	21	40	GENUSS	ZIGARRE		0		-1	-1
1	4	4	22	24	LABYRINTH	SUCHE		0		-1	-1
1	4	4	23	37	ANGST	SCHLANGE	FURCHT	0		7116.9	8542
1	4	4	24	32	DIENER	HALTUNG		0		-1	-1
1	4	4	25	38	SAUERSTOFF	LUFT		0		-1	-1
1	4	4	26	34	SCHLEMMER	LECKERBISSEN	GENUSS	0		3621.6	6957
1	4	4	27	26	DICKICHT	WALD		0		-1	-1
1	4	4	28	21	DIAMANT	GOLD	GOLD	1		5189.2	6329
1	4	4	29	22	ZIMMER	ECKE		0		-1	-1
1	4	4	30	33	BEGABUNG	VERERBUNG		0		-1	-1
1	4	4	31	14	ERGÄNZUNG	ZUSATZ		0		-1	-1
1	4	4	32	36	POLIZIST	WACHE		0		-1	-1
1	4	4	33	20	ANDEUTUNG	VERDACHT		0		-1	-1
1	4	4	34	12	THEORIE	AUSNAHME		0		-1	-1
1	4	4	35	9	LAUNE	HUMOR		0		-1	-1
1	4	4	36	2	SCHÜLER	DOZENT		0		-1	-1
1	4	4	37	1	GRUPPE	VERSAMMLUNG		0		-1	-1
1	4	4	38	31	MERKMAL	DETAIL		0		-1	-1
1	4	4	39	18	BESESSENHEIT	TEUFEL		0		-1	-1
1	4	4	40	29	ANFÜHRER	CHEF		0		-1	-1
1	5	5	1	15	TROPEN	AMAZONAS	WASSER	0		3377.3	4816
1	5	5	2	31	AUFTRAG	ARBEIT	MORD	0		4554	6283
1	5	5	3	17	SCHIFF	DOCK	OZEAN	0		5380.4	6894
1	5	5	4	19	SCHULE	HOLZ	PRÜFUNG	0		3945.7	7812
1	5	5	5	36	STRASSE	TEER		0		-1	-1
1	5	5	6	21	BÜNDNIS	PAKT		0		-1	-1
1	5	5	7	6	GLAUBE	BIBEL	VERTRAUNEN	0		3179.4	7639
1	5	5	8	18	BAHNHOF	KIOSK		0		-1	-1
1	5	5	9	7	AUFSTAND	REBELLION		0		-1	-1
1	5	5	10	33	REPTIL	ECHSE		0		-1	-1
1	5	5	11	26	FAHRRAD	PEDAL		0		-1	-1
1	5	5	12	30	HEER	INFANTERIE		0		-1	-1
1	5	5	13	34	EREIGNIS	FEST		0		-1	-1
1	5	5	14	12	FLOCKEN	SCHNEE		0		-1	-1
1	5	5	15	2	GELENK	KEULE	SCHMERZEN	0		4396.1	6316
1	5	5	16	16	REISE	KONTINENT		0		-1	-1
1	5	5	17	5	ORCHESTER	KONZERT	MUSIKER	0		2951.8	10248
1	5	5	18	35	GETREIDE	DINKEL	WEIZEN	0		5530.8	7251
1	5	5	19	25	SPORT	SCHWEISS		0		-1	-1
1	5	5	20	39	VERLETZUNG	SCHORF	SCHMERZEN	0		2355.7	4702
1	5	5	21	3	BRÜCKE	SAN FRANCISCO	WASSER	0		7330.3	9387
1	5	5	22	14	ANGABE	ZEUGE		0		-1	-1
1	5	5	23	1	KRUG	BIER		0		-1	-1
1	5	5	24	23	ZÜGEL	WENDE	PFERD	0		2859.2	4487
1	5	5	25	38	FAHRZEUG	KETTE	KETTE	1		1846.8	4009
1	5	5	26	28	STIFT	KAPPE	KAPPE	1		4195.2	5656
1	5	5	27	8	HEFT	NOTE	SCHULE	0		7308.7	9310
1	5	5	28	13	GESICHT	MASKE	NASE	0		4749.5	6651
1	5	5	29	40	FLOTTE	DECK		0		4478.5	7250
1	5	5	30	11	MÖBEL	LEHNE		0		-1	-1
1	5	5	31	37	WEBER	KAMM	KNECHT	0		4784.5	6209
1	5	5	32	9	KAUFHAUS	SCHAUFENSTER		0		-1	-1
1	5	5	33	20	RIESE	SCHRITT		0		-1	-1
1	5	5	34	27	SCHAUSPIEL	BÜHNE		0		-1	-1
1	5	5	35	32	FABRIK	PRODUKTION	MASCHINE	0		1866.9	3543
1	5	5	36	22	NATUR	PFLANZE		0		-1	-1
1	5	5	37	24	INFEKTION	SCHMERZEN	KRANKHEIT	0		2402.9	5739
1	5	5	38	4	MAUER	BRÜSTUNG	STEIN	0		3083.2	4728
1	5	5	39	29	PINSEL	LEINWAND	HAAR	0		4542.9	5344
1	5	5	40	10	INSTRUMENT	OBOE		0		8584.1	12727
1	6	6	1	14	HOCHZEIT	ALTAR	ALTAR	1		2601.5	4132
1	6	6	2	17	REVOLVER	KALIBER	KRIMINALITÄT	0		7174.7	12543
1	6	6	3	34	MUSKEL	SEHNE	SEHNE	1		2092.7	3413
1	6	6	4	31	ORKAN	WIRBEL	WIRBEL	1		3374.4	5282
1	6	6	5	37	STRAUSS	TULPEN	TULPE	1		3112.2	5659
1	6	6	6	22	ENERGIE	ÖL		0		-1	-1
1	6	6	7	12	ZEUS	HADES	HADES	1		2483.3	4977
1	6	6	8	32	SCHMIED	HUFEISEN		0		-1	-1
1	6	6	9	30	BUCH	SCHRIFTSTELLER	SEITE	0		3553.7	4521
1	6	6	10	19	THEATER	REIHE		0		-1	-1
1	6	6	11	10	TANNE	RINDE		0		-1	-1
1	6	6	12	23	NÄHEN	KREUZSTICH		0		-1	-1
1	6	6	13	5	EISENBAHN	SCHIENE		0		-1	-1
1	6	6	14	33	LADEN	REKLAME		0		-1	-1
1	6	6	15	4	WINTER	UNFALL		0		-1	-1
1	6	6	16	36	INSEKT	LIBELLE		0		-1	-1
1	6	6	17	13	VERORDNUNG	BESCHEID	GESETZ	0		7429.1	9470
1	6	6	18	7	TONNE	REGEN	WASSER	0		3539.1	4617
1	6	6	19	16	NACHT	SCHEINWERFER		0		-1	-1
1	6	6	20	24	SPIELZEUG	PLASTIK	PLASTIK	1		1911.3	5040
1	6	6	21	15	GEFÄNGNIS	VERGEHEN	VERBRECHEN	0		3393.4	6028
1	6	6	22	6	DYNAMO	LICHT	LICHT	1		2625.5	3659
1	6	6	23	2	WEIN	BLUME	WIRT	0		4664.8	5589
1	6	6	24	11	SCHACH	TURM		0		-1	-1
1	6	6	25	1	UFER	DAMM	DAMM	1		2251.6	3242
1	6	6	26	27	MUSEUM	ÄGYPTEN		0		-1	-1
1	6	6	27	18	KAMPF	SIEG		0		-1	-1
1	6	6	28	26	KÜCHE	EIMER		0		-1	-1
1	6	6	29	8	FLUGZEUG	TOMATENSAFT		0		-1	-1
1	6	6	30	29	GRILLEN	SOMMER		0		-1	-1
1	6	6	31	21	ARZT	PRAXIS		0		-1	-1
1	6	6	32	35	KÜSTE	DÜNE	WELLEN	0		3621.4	4859
1	6	6	33	28	BIBLIOTHEK	SIGNATUR		0		-1	-1
1	6	6	34	25	AQUARELL	GALERIE		0		-1	-1
1	6	6	35	20	RINGE	BAUM		0		-1	-1
1	6	6	36	3	GEBIRGE	EDELWEISS		0		-1	-1
1	6	6	37	38	FISCH	SCHUPPEN		0		-1	-1
1	6	6	38	9	HERD	FEUER		0		-1	-1
1	6	6	39	39	LABOR	PIPETTE	TEST	0		5096.8	5765
1	6	6	40	40	RADIO	STIMME		0		-1	-1
1	7	7	1	9	STEUER	UNTERSCHLAGUNG	RUDER	0		5097.1	5970
1	7	7	2	33	CHARME	HERZ		0		-1	-1
1	7	7	3	27	LAWINE	FELSBLOCK	FELS	0		4506.2	6224
1	7	7	4	36	VERMITTLUNG	INTERVIEW		0		-1	-1
1	7	7	5	12	WHISKY	DUDELSACK		0		-1	-1
1	7	7	6	35	HAUSSCHUHE	PFEIFE		0		-1	-1
1	7	7	7	21	KRANKENWAGEN	NOTFALL		0		-1	-1
1	7	7	8	13	ERFOLG	LEBENSLAUF		0		-1	-1
1	7	7	9	8	FIEBER	ERSCHÖPFUNG		0		-1	-1
1	7	7	10	10	EIFERSUCHT	GRUND		0		-1	-1
1	7	7	11	32	ZERSTÖRUNG	AUSROTTUNG		0		-1	-1
1	7	7	12	38	ZAUBERER	ENTHÜLLUNG	VERHÜLLUNG	0		3670.7	7201
1	7	7	13	14	PROFESSOR	HOCHSCHULE		0		-1	-1
1	7	7	14	19	UMWELT	GEFÄHRDUNG		0		-1	-1
1	7	7	15	37	MIKROSKOP	BAKTERIEN		0		-1	-1
1	7	7	16	20	TINTE	BLEISTIFT		0		-1	-1
1	7	7	17	3	AUSBILDUNG	ZUKUNFT		0		-1	-1
1	7	7	18	1	HERZLICHKEIT	GEHÄSSIGKEIT		0		-1	-1
1	7	7	19	15	SCHLAMM	HÜRDE	ERDE	0		8552.9	9679
1	7	7	20	25	METHODE	VERSUCH		0		-1	-1
1	7	7	21	18	STANGE	STOSS		0		-1	-1
1	7	7	22	11	ÜBERBLICK	STANDPUNKT		0		-1	-1
1	7	7	23	23	SCHÄDEL	LEICHE	KNOCHEN	0		2738	5317
1	7	7	24	39	ÄRGER	FEINDSELIGKEIT		0		-1	-1
1	7	7	25	24	DOKTOR	KLINIK		0		-1	-1
1	7	7	26	16	FUSSKNÖCHEL	ARM		0		-1	-1
1	7	7	27	22	SCHLEIM	HAFER	HAUT	0		4368.4	6047
1	7	7	28	7	BOTSCHAFTER	NATIONALITÄT		0		-1	-1
1	7	7	29	17	VERSCHIEDENHEIT	GEGENTEIL	UNTERSIED	0		5524.4	8097
1	7	7	30	26	ANTWORT	BEKENNTNIS		0		-1	-1
1	7	7	31	28	ENTFÜHRUNG	AUSBEUTE	VERBRECHEN	0		7427.9	10345
1	7	7	32	31	TODESKAMPF	LEBEN		0		-1	-1
1	7	7	33	34	EMANZIPATION	GLEICHSTELLUNG		0		-1	-1
1	7	7	34	4	WEISE	ART	ART	1		4890.8	5654
1	7	7	35	40	ARGUMENT	ENTSCHEIDUNG		0		-1	-1
1	7	7	36	6	HEKTAR	ZAUN	ZAUN	1		2253.8	3646
1	7	7	37	2	KAMMER	GEKLAPPER	MUSIK	0		6436.2	7858
1	7	7	38	29	ALGEBRA	FUNKTION		0		-1	-1
1	7	7	39	5	ZITRONE	ERDBEERE		0		-1	-1
1	7	7	40	30	DARBIETUNG	BEOBACHTUNG		0		-1	-1
1	8	8	1	32	MÜNDIGKEIT	ABHÄNGIGKEIT		0		-1	-1
1	8	8	2	10	IRRTUM	MISSVERSTÄNDNIS	FEHLER	0		3560.2	5092
1	8	8	3	37	FISCHER	MEER		0		-1	-1
1	8	8	4	34	ENTSPANNUNG	BEDROHUNG		0		-1	-1
1	8	8	5	5	JUNGFRAU	SCHLEIER		0		-1	-1
1	8	8	6	26	ADMIRAL	WAFFENRUHE	FLOTTE	0		3332.5	4519
1	8	8	7	9	BEMÜHUNGEN	ANSTRENGUNG		0		-1	-1
1	8	8	8	38	PFEFFER	BUTTER	SCHRF	0		3482	4637
1	8	8	9	2	GELEGENHEIT	LIEBSCHAFT		0		-1	-1
1	8	8	10	6	DICHTER	ZITAT	LIEBE	0		2694.8	3809
1	8	8	11	19	LERCHE	FRÖHLICHKEIT	GESANG	0		3875.4	5474
1	8	8	12	30	STRAND	VERGNÜGEN	SAND	0		3217.8	4048
1	8	8	13	11	REIZ	REAKTION	REAKTION	1		3767.5	5707
1	8	8	14	25	STIMMUNG	ATMOSPHÄRE		0		-1	-1
1	8	8	15	17	THEMA	INTERESSE		0		-1	-1
1	8	8	16	8	FAMILIE	MUTTER	MUTTER	1		4940.6	6057
1	8	8	17	27	ERFAHRUNG	UNWISSENHEIT		0		-1	-1
1	8	8	18	33	GETRÄNK	SCHAUM		0		-1	-1
1	8	8	19	23	ÄRA	ZEITALTER	ZEIT	0		7333.9	8578
1	8	8	20	4	TRANSPORT	LAGER		0		-1	-1
1	8	8	21	18	BLASE	BAUCH		0		-1	-1
1	8	8	22	31	VERWALTUNG	GENEHMIGUNG		0		-1	-1
1	8	8	23	15	PLAKAT	HAMMER		0		-1	-1
1	8	8	24	13	BÜSTENHALTER	BUSEN	BUSEN	1		1716.9	2978
1	8	8	25	29	SÄUGLING	WIEGE		0		-1	-1
1	8	8	26	16	PERSON	SCHADEN		0		-1	-1
1	8	8	27	7	FENSTER	BEWOHNER	GLAS	0		3418.9	4449
1	8	8	28	35	LEICHTIGKEIT	SCHWERKRAFT		0		-1	-1
1	8	8	29	22	BEGINN	FOLGE		0		-1	-1
1	8	8	30	12	ABFALL	SCHMUTZ		0		-1	-1
1	8	8	31	28	SCHATTEN	EXISTENZ	DUNKEL	0		2528.5	3947
1	8	8	32	20	FLEISCH	RAUBTIER	MENSCH	0		8083.7	9990
1	8	8	33	3	GABEL	SOSSE	BESTECK	0		2412.7	4150
1	8	8	34	21	ERMÜDUNG	KREISLAUF		0		-1	-1
1	8	8	35	39	RÄUBER	DIEBSTAHL	HABICHT	0		6046.7	7514
1	8	8	36	36	LEERE	DUMPFHEIT		0		-1	-1
1	8	8	37	14	LÜGE	WAHRHEIT		0		-1	-1
1	8	8	38	24	SOZIALIST	PAROLE		0		-1	-1
1	8	8	39	1	WOHNUNG	HEIM	ZUHAUSE	0		5537.5	7608
1	8	8	40	40	GESTALTUNG	LANDSCHAFT		0		-1	-1
								31
