## Supplementary material for "Vast amounts of encoded items nullify but do not reverse the effect of sleep on declarative memory": Dataset: PAL_1_1_3.xlsx

### Sheet: Tabelle1
VP_Nr	Block	VersioN	counter	pair_code	cue	correct_answer	answer	Correct	accuracy	reactiontime1	reactiontime2
1	1	1	1	22	LÖSUNG	PROBLEM	AUFGABE	0		4692.8	6385
1	1	1	2	26	SKLAVE	KÖNIG	MEISTER	0		2569.8	5029
1	1	1	3	17	STAUB	SAUBERKEIT		0		-1	-1
1	1	1	4	34	EMPFEHLUNG	RAT		0		-1	-1
1	1	1	5	15	BECHER	KAFFEE		0		-1	-1
1	1	1	6	24	BEDÜRFNIS	WERBUNG		0		-1	-1
1	1	1	7	1	PELZ	FUCHS	FUCHS	1		1919.6	3439
1	1	1	8	4	STURM	WINDHAUCH		0		-1	-1
1	1	1	9	35	FIGUR	BRETT		0		-1	-1
1	1	1	10	28	URHEBER	KAUSALITÄT		0		-1	-1
1	1	1	11	37	ANEKDOTE	WITZ	WITZ	1		2461.3	3650
1	1	1	12	3	STILLE	EINSAMKEIT		0		-1	-1
1	1	1	13	30	BEGRIFF	BEDEUTUNG	WORT	0		3621.8	4347
1	1	1	14	39	SCHAMGEFÜHL	KÖRPER		0		-1	-1
1	1	1	15	27	GRUNDRECHT	VERFASSUNG	RICHTER	0		774060000000001	9129
1	1	1	16	25	SPASS	FEIER		0		-1	-1
1	1	1	17	38	FÄHIGKEIT	VERANLAGUNG		0		-1	-1
1	1	1	18	21	DEMOKRATIE	SYSTEM	PARTEI	0		384739999999999	5865
1	1	1	19	11	GEHIRN	BEWUSSTSEIN	ELEFAN	0		2257.8	4260
1	1	1	20	7	ZEITUNG	DRUCK		0		-1	-1
1	1	1	21	31	NÄSSE	GEWITTER		0		-1	-1
1	1	1	22	8	BARGELD	WERT		0		-1	-1
1	1	1	23	6	CHAOS	STRUKTUR		0		-1	-1
1	1	1	24	29	MANGEL	VERZICHT		0		-1	-1
1	1	1	25	9	FORM	KREIS		0		-1	-1
1	1	1	26	23	SÄNGER	KÜNSTLER		0		-1	-1
1	1	1	27	16	VOGEL	KATZE		0		-1	-1
1	1	1	28	14	STERN	WEIHNACHTEN	HIMMEL	0		181689999999999	3041
1	1	1	29	33	RÜSTUNG	ANGRIFF		0		-1	-1
1	1	1	30	13	KUGEL	QUADRAT		0		-1	-1
1	1	1	31	20	INFORMATION	INHALT		0		-1	-1
1	1	1	32	2	MASCHINE	APPARAT	INDUSTRIE	0		425510000000001	7181
1	1	1	33	12	NUTZEN	KOSTEN		0		-1	-1
1	1	1	34	19	ERDE	STEIN		0		-1	-1
1	1	1	35	40	PUPPE	KIND		0		-1	-1
1	1	1	36	5	BERUF	ANERKENNUNG		0		-1	-1
1	1	1	37	32	EINGEBUNG	IDEE		0		-1	-1
1	1	1	38	18	TRINKSPRUCH	SPRICHWORT	WIRT	0		204689999999999	2915
1	1	1	39	36	RÜCKSCHRITT	VERGANGENHEIT		0		-1	-1
1	1	1	40	10	ABSPRACHE	VERTRAG		0		-1	-1
1	2	2	1	38	NEFFE	GROSSMUTTER	TANTE	0		4145	5285
1	2	2	2	17	VERSCHLEIERUNG	KOPFTUCH	KOPFTUCH	1		1890	5323
1	2	2	3	24	GNADE	BARMHERZIGKEIT	VERGEBUNG	0		2142.8	6417
1	2	2	4	22	MACHT	HERRSCHER		0		-1	-1
1	2	2	5	21	ANSTAND	SITTE	SITTE	1		2597.3	3616
1	2	2	6	12	KOMÖDIE	DRAMA	WITZ	0		3386.6	4871
1	2	2	7	4	KRITIK	ZWEIFEL		0		-1	-1
1	2	2	8	26	FRAGE	EINWAND		0		-1	-1
1	2	2	9	19	GEISEL	GEFANGENER	POLIZEI	0		2753	5385
1	2	2	10	34	PRÜFUNG	MISSERFOLG		0		-1	-1
1	2	2	11	9	GESPENST	ERSCHEINUNG		0		-1	-1
1	2	2	12	2	MALER	PIANIST		0		-1	-1
1	2	2	13	23	BUNGALOW	SIEDLUNG	SIEDLUNG	1		2008	3668
1	2	2	14	31	HÄRTE	KRAFT		0		-1	-1
1	2	2	15	11	EHE	VERLOBUNG	RING	0		240910000000001	4668
1	2	2	16	5	FREUND	VERTRAUEN		0		-1	-1
1	2	2	17	39	FASS	KELLER		0		-1	-1
1	2	2	18	30	SPRACHE	AKUSTIK		0		-1	-1
1	2	2	19	33	ERLÖSUNG	HIMMELREICH		0		-1	-1
1	2	2	20	7	GRAS	VIEH		0		-1	-1
1	2	2	21	14	HAUT	BLUT	BLUT	1		2985.8	4255
1	2	2	22	20	BEGRÜSSUNG	FREUNDLICHKEIT		0		-1	-1
1	2	2	23	35	ANFORDERUNG	SCHWIERIGKEIT		0		-1	-1
1	2	2	24	36	AUSWERTUNG	ERGEBNIS		0		-1	-1
1	2	2	25	29	TAL	WIESE	HANG	0		212860000000001	4472
1	2	2	26	15	SEEGANG	DAMPFER	SCHIFF	0		3870.8	5201
1	2	2	27	16	KRITERIUM	AUSWAHL		0		-1	-1
1	2	2	28	27	SCHICKSAL	IRONIE		0		-1	-1
1	2	2	29	1	BLICK	PERSPEKTIVE		0		-1	-1
1	2	2	30	40	POSTKUTSCHE	PFERD		0		-1	-1
1	2	2	31	10	ILLUSION	WAHRNEHMUNG		0		-1	-1
1	2	2	32	37	DÄMMERUNG	MORGENGRAUEN	MORGENGRAUEN	1		415760000000001	7551
1	2	2	33	6	ZUWACHS	FORTSCHRITT		0		-1	-1
1	2	2	34	28	UHR	KIRCHE		0		-1	-1
1	2	2	35	3	VERLUST	ABNAHME		0		-1	-1
1	2	2	36	32	TRAUM	WIRKLICHKEIT		0		-1	-1
1	2	2	37	8	BERG	HÜTTE		0		-1	-1
1	2	2	38	18	SCHMETTERLING	BLÜTE		0		-1	-1
1	2	2	39	25	DISZIPLIN	GEHORSAM		0		-1	-1
1	2	2	40	13	TIER	FROSCH		0		-1	-1
1	3	3	1	27	ALKOHOL	OPIUM	WIRT	0		415560000000009	5175
1	3	3	2	35	PROFIL	Querschnitt		0		-1	-1
1	3	3	3	38	DEFINITION	KONZEPT		0		-1	-1
1	3	3	4	20	LARVE	RAUPE	RAUPE	1		212239999999991	4941
1	3	3	5	25	ZWIELICHT	UNTERWELT		0		-1	-1
1	3	3	6	4	STUHL	SESSEL		0		-1	-1
1	3	3	7	21	STOLZ	RUHM		0		-1	-1
1	3	3	8	16	GEBÄUDE	HOTEL		0		-1	-1
1	3	3	9	14	FORDERUNG	GEHALT		0		-1	-1
1	3	3	10	12	DAMPF	LOKOMOTIVE		0		-1	-1
1	3	3	11	10	LEIDENSCHAFT	KUSS		0		-1	-1
1	3	3	12	7	NORM	MORAL		0		-1	-1
1	3	3	13	29	PUDDING	SÜSSIGKEITEN		0		-1	-1
1	3	3	14	39	GESCHREI	PANIK		0		-1	-1
1	3	3	15	24	RICHTER	GERECHTIGKEIT	POLIZEU	0		955160000000009	12328
1	3	3	16	2	VULKAN	EXPLOSION		0		-1	-1
1	3	3	17	34	ERDGESCHOSS	DACHBODEN	DACHGESCHOSS	0		3523.5	5943
1	3	3	18	3	TÄUSCHUNG	ECHTHEIT		0		-1	-1
1	3	3	19	31	VERGLEICH	GLEICHNIS		0		-1	-1
1	3	3	20	17	GEIST	FLASCHE	LAKEN	0		301319999999995	4218
1	3	3	21	26	BEWEIS	TATSACHE		0		-1	-1
1	3	3	22	30	TAT	ABSICHT		0		-1	-1
1	3	3	23	5	INDUSTRIE	BRANCHE	MASCHINE	0		400619999999995	5573
1	3	3	24	6	BESITZ	ANTEIL		0		-1	-1
1	3	3	25	22	ZEIT	URSPRUNG		0		-1	-1
1	3	3	26	23	ARMUT	ELEND		0		-1	-1
1	3	3	27	40	PLAN	GROSSSTADT	IDEE	0		2989.5	4482
1	3	3	28	19	GESUNDHEIT	IMPFUNG		0		-1	-1
1	3	3	29	28	SEGEN	SCHÖPFER		0		-1	-1
1	3	3	30	33	AUTO	PRESTIGE		0		-1	-1
1	3	3	31	8	MEINEID	EHRENHAFTIGKEIT	TEUE	0		6197	7727
1	3	3	32	36	JUNGE	MÄDCHEN		0		-1	-1
1	3	3	33	37	WOLLE	KLEIDUNG		0		-1	-1
1	3	3	34	1	GIFT	MORD		0		-1	-1
1	3	3	35	11	APFEL	PFIRSICH		0		-1	-1
1	3	3	36	32	CHANCE	BEGEGNUNG		0		-1	-1
1	3	3	37	13	HELDENMUT	TAPFERKEIT		0		-1	-1
1	3	3	38	9	ANSICHT	MEINUNG		0		-1	-1
1	3	3	39	15	PAPIER	BRIEF		0		-1	-1
1	3	3	40	18	GEDÄCHTNIS	ELEFANT		0		-1	-1
1	4	4	1	35	FAHNE	EROBERUNG	PATRIOT	0		4608	6783
1	4	4	2	13	NAGEL	METALL		0		-1	-1
1	4	4	3	23	GEDICHT	LIEBE	LIEBE	1		151510000000009	2590
1	4	4	4	5	MÖNCH	NONNE		0		-1	-1
1	4	4	5	4	ANGEBOT	MARKT		0		-1	-1
1	4	4	6	30	MUSIKER	AKKORDEON		0		-1	-1
1	4	4	7	39	GESCHICHTE	ENTWICKLUNG		0		-1	-1
1	4	4	8	26	DICKICHT	WALD		0		-1	-1
1	4	4	9	32	DIENER	HALTUNG		0		-1	-1
1	4	4	10	8	GLÜCK	ZUFALL		0		-1	-1
1	4	4	11	29	ANFÜHRER	CHEF		0		-1	-1
1	4	4	12	34	SCHLEMMER	LECKERBISSEN	GENUSS	0		427489999999991	5994
1	4	4	13	40	GENUSS	ZIGARRE		0		-1	-1
1	4	4	14	20	ANDEUTUNG	VERDACHT		0		-1	-1
1	4	4	15	7	HIMMEL	FIRMAMENT	FIRMAMENT	1		339079999999981	7007
1	4	4	16	37	ANGST	SCHLANGE		0		-1	-1
1	4	4	17	19	BETRAG	WECHSEL		0		-1	-1
1	4	4	18	15	MOOR	SUMPF		0		-1	-1
1	4	4	19	21	DIAMANT	GOLD		0		-1	-1
1	4	4	20	31	MERKMAL	DETAIL		0		-1	-1
1	4	4	21	33	BEGABUNG	VERERBUNG		0		-1	-1
1	4	4	22	24	LABYRINTH	SUCHE		0		-1	-1
1	4	4	23	12	THEORIE	AUSNAHME		0		-1	-1
1	4	4	24	36	POLIZIST	WACHE	SICHERHEIT	0		542629999999981	7480
1	4	4	25	27	VERRAT	TREUE		0		-1	-1
1	4	4	26	17	KLIPPE	ABGRUND	MEER	0		297460000000009	4010
1	4	4	27	9	LAUNE	HUMOR		0		-1	-1
1	4	4	28	6	STIRN	KINN	KOPF	0		4261.5	5479
1	4	4	29	28	GÖTTIN	GEBET		0		-1	-1
1	4	4	30	3	SALAT	GARTEN		0		-1	-1
1	4	4	31	22	ZIMMER	ECKE		0		-1	-1
1	4	4	32	1	GRUPPE	VERSAMMLUNG		0		-1	-1
1	4	4	33	25	BETTLER	UNGLÜCK		0		-1	-1
1	4	4	34	11	AUFGABE	ERLEDIGUNG		0		-1	-1
1	4	4	35	10	ZIEL	RICHTUNG		0		-1	-1
1	4	4	36	2	SCHÜLER	DOZENT		0		-1	-1
1	4	4	37	38	SAUERSTOFF	LUFT		0		-1	-1
1	4	4	38	16	ERFORSCHUNG	PATENT		0		-1	-1
1	4	4	39	18	BESESSENHEIT	TEUFEL		0		-1	-1
1	4	4	40	14	ERGÄNZUNG	ZUSATZ		0		-1	-1
1	5	5	1	31	AUFTRAG	ARBEIT		0		-1	-1
1	5	5	2	2	GELENK	KEULE		0		-1	-1
1	5	5	3	12	FLOCKEN	SCHNEE	SCHNEE	1		219439999999991	5939
1	5	5	4	9	KAUFHAUS	SCHAUFENSTER		0		-1	-1
1	5	5	5	34	EREIGNIS	FEST		0		-1	-1
1	5	5	6	15	TROPEN	AMAZONAS		0		-1	-1
1	5	5	7	14	ANGABE	ZEUGE		0		-1	-1
1	5	5	8	20	RIESE	SCHRITT		0		-1	-1
1	5	5	9	29	PINSEL	LEINWAND	FARBE	0		3010	4766
1	5	5	10	32	FABRIK	PRODUKTION		0		-1	-1
1	5	5	11	21	BÜNDNIS	PAKT		0		-1	-1
1	5	5	12	26	FAHRRAD	PEDAL		0		-1	-1
1	5	5	13	7	AUFSTAND	REBELLION		0		-1	-1
1	5	5	14	28	STIFT	KAPPE		0		-1	-1
1	5	5	15	16	REISE	KONTINENT		0		-1	-1
1	5	5	16	33	REPTIL	ECHSE		0		-1	-1
1	5	5	17	11	MÖBEL	LEHNE		0		-1	-1
1	5	5	18	27	SCHAUSPIEL	BÜHNE		0		-1	-1
1	5	5	19	25	SPORT	SCHWEISS		0		-1	-1
1	5	5	20	23	ZÜGEL	WENDE		0		-1	-1
1	5	5	21	35	GETREIDE	DINKEL		0		-1	-1
1	5	5	22	18	BAHNHOF	KIOSK		0		-1	-1
1	5	5	23	30	HEER	INFANTERIE		0		-1	-1
1	5	5	24	17	SCHIFF	DOCK		0		-1	-1
1	5	5	25	22	NATUR	PFLANZE		0		-1	-1
1	5	5	26	39	VERLETZUNG	SCHORF		0		-1	-1
1	5	5	27	6	GLAUBE	BIBEL		0		-1	-1
1	5	5	28	13	GESICHT	MASKE	NASE	0		425110000000009	5856
1	5	5	29	1	KRUG	BIER		0		-1	-1
1	5	5	30	38	FAHRZEUG	KETTE	KETTE	1		180639999999991	3779
1	5	5	31	24	INFEKTION	SCHMERZEN		0		-1	-1
1	5	5	32	37	WEBER	KAMM		0		-1	-1
1	5	5	33	40	FLOTTE	DECK		0		-1	-1
1	5	5	34	10	INSTRUMENT	OBOE	MUSIKER	0		188770000000019	3565
1	5	5	35	3	BRÜCKE	SAN FRANCISCO		0		-1	-1
1	5	5	36	5	ORCHESTER	KONZERT	MUSIK	0		361620000000019	5172
1	5	5	37	19	SCHULE	HOLZ		0		-1	-1
1	5	5	38	4	MAUER	BRÜSTUNG		0		-1	-1
1	5	5	39	36	STRASSE	TEER		0		-1	-1
1	5	5	40	8	HEFT	NOTE		0		-1	-1
1	6	6	1	30	BUCH	SCHRIFTSTELLER		0		-1	-1
1	6	6	2	9	HERD	FEUER		0		-1	-1
1	6	6	3	20	RINGE	BAUM		0		-1	-1
1	6	6	4	11	SCHACH	TURM		0		-1	-1
1	6	6	5	3	GEBIRGE	EDELWEISS	BERG	0		2313.5	3269
1	6	6	6	25	AQUARELL	GALERIE		0		-1	-1
1	6	6	7	29	GRILLEN	SOMMER		0		-1	-1
1	6	6	8	15	GEFÄNGNIS	VERGEHEN		0		-1	-1
1	6	6	9	36	INSEKT	LIBELLE		0		-1	-1
1	6	6	10	38	FISCH	SCHUPPEN		0		-1	-1
1	6	6	11	40	RADIO	STIMME		0		-1	-1
1	6	6	12	19	THEATER	REIHE		0		-1	-1
1	6	6	13	39	LABOR	PIPETTE		0		-1	-1
1	6	6	14	1	UFER	DAMM	DAMM	1		218270000000019	3269
1	6	6	15	7	TONNE	REGEN		0		-1	-1
1	6	6	16	14	HOCHZEIT	ALTAR	MUSIK	0		701979999999981	8759
1	6	6	17	32	SCHMIED	HUFEISEN		0		-1	-1
1	6	6	18	37	STRAUSS	TULPEN	BLUMEN	0		493140000000037	6690
1	6	6	19	10	TANNE	RINDE		0		546779999999981	6773
1	6	6	20	5	EISENBAHN	SCHIENE		0		-1	-1
1	6	6	21	16	NACHT	SCHEINWERFER		0		-1	-1
1	6	6	22	4	WINTER	UNFALL		0		-1	-1
1	6	6	23	8	FLUGZEUG	TOMATENSAFT		0		-1	-1
1	6	6	24	33	LADEN	REKLAME		0		-1	-1
1	6	6	25	28	BIBLIOTHEK	SIGNATUR		0		-1	-1
1	6	6	26	6	DYNAMO	LICHT		0		-1	-1
1	6	6	27	27	MUSEUM	ÄGYPTEN		0		-1	-1
1	6	6	28	2	WEIN	BLUME		0		-1	-1
1	6	6	29	23	NÄHEN	KREUZSTICH		0		-1	-1
1	6	6	30	34	MUSKEL	SEHNE	SEHNE	1		188440000000037	3119
1	6	6	31	18	KAMPF	SIEG		0		-1	-1
1	6	6	32	21	ARZT	PRAXIS		0		-1	-1
1	6	6	33	13	VERORDNUNG	BESCHEID		0		-1	-1
1	6	6	34	12	ZEUS	HADES	HADES	1		163670000000019	2704
1	6	6	35	35	KÜSTE	DÜNE		0		-1	-1
1	6	6	36	17	REVOLVER	KALIBER		0		-1	-1
1	6	6	37	22	ENERGIE	ÖL		0		-1	-1
1	6	6	38	24	SPIELZEUG	PLASTIK	PLASTIK	1		236270000000019	4439
1	6	6	39	26	KÜCHE	EIMER		0		-1	-1
1	6	6	40	31	ORKAN	WIRBEL	WIND	0		277340000000037	3697
1	7	7	1	4	WEISE	ART	ART	1		226279999999981	2702
1	7	7	2	34	EMANZIPATION	GLEICHSTELLUNG		0		-1	-1
1	7	7	3	2	KAMMER	GEKLAPPER		0		-1	-1
1	7	7	4	33	CHARME	HERZ		0		-1	-1
1	7	7	5	16	FUSSKNÖCHEL	ARM		0		-1	-1
1	7	7	6	15	SCHLAMM	HÜRDE	MASCH	0		305670000000019	5829
1	7	7	7	17	VERSCHIEDENHEIT	GEGENTEIL		0		-1	-1
1	7	7	8	22	SCHLEIM	HAFER		0		-1	-1
1	7	7	9	5	ZITRONE	ERDBEERE		0		-1	-1
1	7	7	10	10	EIFERSUCHT	GRUND		0		-1	-1
1	7	7	11	40	ARGUMENT	ENTSCHEIDUNG		0		-1	-1
1	7	7	12	13	ERFOLG	LEBENSLAUF		0		-1	-1
1	7	7	13	9	STEUER	UNTERSCHLAGUNG		0		-1	-1
1	7	7	14	3	AUSBILDUNG	ZUKUNFT		0		-1	-1
1	7	7	15	36	VERMITTLUNG	INTERVIEW		0		-1	-1
1	7	7	16	6	HEKTAR	ZAUN	ZAUN	1		210579999999981	3874
1	7	7	17	32	ZERSTÖRUNG	AUSROTTUNG		0		-1	-1
1	7	7	18	11	ÜBERBLICK	STANDPUNKT		0		-1	-1
1	7	7	19	39	ÄRGER	FEINDSELIGKEIT		0		-1	-1
1	7	7	20	14	PROFESSOR	HOCHSCHULE		0		-1	-1
1	7	7	21	31	TODESKAMPF	LEBEN		0		-1	-1
1	7	7	22	37	MIKROSKOP	BAKTERIEN		0		-1	-1
1	7	7	23	23	SCHÄDEL	LEICHE		0		-1	-1
1	7	7	24	29	ALGEBRA	FUNKTION		0		-1	-1
1	7	7	25	38	ZAUBERER	ENTHÜLLUNG	ERSCHEINEN	0		341520000000019	6719
1	7	7	26	20	TINTE	BLEISTIFT		0		-1	-1
1	7	7	27	26	ANTWORT	BEKENNTNIS		0		-1	-1
1	7	7	28	35	HAUSSCHUHE	PFEIFE		0		-1	-1
1	7	7	29	12	WHISKY	DUDELSACK	BAR	0		869620000000019	9337
1	7	7	30	1	HERZLICHKEIT	GEHÄSSIGKEIT		0		-1	-1
1	7	7	31	24	DOKTOR	KLINIK		0		-1	-1
1	7	7	32	30	DARBIETUNG	BEOBACHTUNG		0		-1	-1
1	7	7	33	25	METHODE	VERSUCH		0		-1	-1
1	7	7	34	7	BOTSCHAFTER	NATIONALITÄT		0		-1	-1
1	7	7	35	27	LAWINE	FELSBLOCK	FELS	0		439640000000037	5779
1	7	7	36	8	FIEBER	ERSCHÖPFUNG		0		-1	-1
1	7	7	37	21	KRANKENWAGEN	NOTFALL		0		-1	-1
1	7	7	38	19	UMWELT	GEFÄHRDUNG		0		-1	-1
1	7	7	39	18	STANGE	STOSS		0		-1	-1
1	7	7	40	28	ENTFÜHRUNG	AUSBEUTE	POLIZEI	0		723470000000019	9973
1	8	8	1	12	ABFALL	SCHMUTZ		0		-1	-1
1	8	8	2	1	WOHNUNG	HEIM		0		-1	-1
1	8	8	3	6	DICHTER	ZITAT	LIEBE	0		403720000000019	5073
1	8	8	4	38	PFEFFER	BUTTER		0		-1	-1
1	8	8	5	21	ERMÜDUNG	KREISLAUF		0		-1	-1
1	8	8	6	18	BLASE	BAUCH		0		-1	-1
1	8	8	7	32	MÜNDIGKEIT	ABHÄNGIGKEIT		0		-1	-1
1	8	8	8	35	LEICHTIGKEIT	SCHWERKRAFT		0		-1	-1
1	8	8	9	13	BÜSTENHALTER	BUSEN	BUSEN	1		2923.5	4161
1	8	8	10	5	JUNGFRAU	SCHLEIER		0		-1	-1
1	8	8	11	9	BEMÜHUNGEN	ANSTRENGUNG		0		-1	-1
1	8	8	12	40	GESTALTUNG	LANDSCHAFT		0		-1	-1
1	8	8	13	31	VERWALTUNG	GENEHMIGUNG		0		-1	-1
1	8	8	14	19	LERCHE	FRÖHLICHKEIT	GESANG	0		368659999999963	5165
1	8	8	15	33	GETRÄNK	SCHAUM		0		-1	-1
1	8	8	16	29	SÄUGLING	WIEGE		0		-1	-1
1	8	8	17	3	GABEL	SOSSE		0		-1	-1
1	8	8	18	24	SOZIALIST	PAROLE	PATRIOT	0		227509999999963	4832
1	8	8	19	17	THEMA	INTERESSE		0		-1	-1
1	8	8	20	7	FENSTER	BEWOHNER		0		-1	-1
1	8	8	21	28	SCHATTEN	EXISTENZ		0		-1	-1
1	8	8	22	15	PLAKAT	HAMMER		0		-1	-1
1	8	8	23	25	STIMMUNG	ATMOSPHÄRE		0		-1	-1
1	8	8	24	2	GELEGENHEIT	LIEBSCHAFT		0		-1	-1
1	8	8	25	26	ADMIRAL	WAFFENRUHE		0		-1	-1
1	8	8	26	14	LÜGE	WAHRHEIT		0		-1	-1
1	8	8	27	23	ÄRA	ZEITALTER	ZEIT	0		187679999999981	3094
1	8	8	28	16	PERSON	SCHADEN		0		-1	-1
1	8	8	29	37	FISCHER	MEER		0		-1	-1
1	8	8	30	36	LEERE	DUMPFHEIT		0		-1	-1
1	8	8	31	10	IRRTUM	MISSVERSTÄNDNIS	FALSE	0		284159999999963	4523
1	8	8	32	34	ENTSPANNUNG	BEDROHUNG		0		-1	-1
1	8	8	33	8	FAMILIE	MUTTER	MUTTER	1		286940000000037	3979
1	8	8	34	4	TRANSPORT	LAGER		0		-1	-1
1	8	8	35	39	RÄUBER	DIEBSTAHL		0		-1	-1
1	8	8	36	11	REIZ	REAKTION		0		-1	-1
1	8	8	37	22	BEGINN	FOLGE		0		-1	-1
1	8	8	38	20	FLEISCH	RAUBTIER		0		-1	-1
1	8	8	39	30	STRAND	VERGNÜGEN		0		-1	-1
1	8	8	40	27	ERFAHRUNG	UNWISSENHEIT		0		-1	-1
								20
