## Supplementary material for "Vast amounts of encoded items nullify but do not reverse the effect of sleep on declarative memory": Dataset: PAL_1_2_2.xlsx

### Sheet: Sheet1
VP_Nr	Block	VersioN	counter	pair_code	cue	correct_answer	answer		accuracy	reactiontime1	reactiontime2
1	1	9	1	25	FINDIGKEIT	EINFALL		0		-1	-1
1	1	9	2	17	SONATE	KLAVIER		0		-1	-1
1	1	9	3	18	WELLE	FLUT	OZEAN	0		2032.3	4994
1	1	9	4	2	GEDULD	KONTROLLE	RUHE	0		3151.1	4262
1	1	9	5	37	STUDIUM	WIRTSCHAFT		0		-1	-1
1	1	9	6	28	GEMÜT	HEITERKEIT		0		-1	-1
1	1	9	7	6	BÜRGSCHAFT	VOLLMACHT		0		-1	-1
1	1	9	8	8	ANHÄNGER	MEISTER		0		-1	-1
1	1	9	9	15	BÜCHEREI	VERLEIH		0		-1	-1
1	1	9	10	32	GLETSCHER	POL	POL	1		4641.3	5600
1	1	9	11	38	SEILTÄNZER	SCHWERPUNKT		0		-1	-1
1	1	9	12	19	VERBRENNUNG	PROZESSION	MOTOR	0		4336.1	6173
1	1	9	13	26	DUFT	GERUCH		0		-1	-1
1	1	9	14	29	RHEUMATISMUS	IMMUNITÄT		0		-1	-1
1	1	9	15	36	VERZIERUNG	PALAST		0		-1	-1
1	1	9	16	12	HALLE	TURNIER		0		-1	-1
1	1	9	17	4	TÜR	SCHRANK	GANG	0		3835.3	5474
1	1	9	18	33	ÄHNLICHKEIT	WIEDERHOLUNG		0		-1	-1
1	1	9	19	30	ZUGEHÖRIGKEIT	GENERATION		0		-1	-1
1	1	9	20	35	AUFPRALL	FALL	SCHLAG	0		4511.2	6198
1	1	9	21	3	GITTER	BESCHRÄNKUNG		0		-1	-1
1	1	9	22	24	GANGSTER	VERBRECHEN	KRIMINALITÄT	0		3297.5	8825
1	1	9	23	39	ABRECHNUNG	BANKIER		0		-1	-1
1	1	9	24	40	GESCHENK	UNDANK		0		-1	-1
1	1	9	25	1	INSTANZ	GESETZGEBUNG		0		-1	-1
1	1	9	26	34	REGEL	KOMBINATION		0		-1	-1
1	1	9	27	14	VERANSTALTUNG	ÖFFENTLICHKEIT		0		-1	-1
1	1	9	28	21	ORIENTIERUNG	AUSGANG	SONNE	0		4437.6	5569
1	1	9	29	7	SPRÜHREGEN	FLUSS	WASSER	0		6579.5	7708
1	1	9	30	23	TOTSCHLAG	BRUTALITÄT	WAFFE	0		2402.3	3583
1	1	9	31	22	TAKT	HARFE	MUSIK	0		3233.1	4896
1	1	9	32	10	VORTRAG	REDNER		0		-1	-1
1	1	9	33	11	GESCHOSS	PFEIL	KUGEL	0		7169.6	10650
1	1	9	34	27	STRICK	SCHLINGE	SEIL	0		7119	8445
1	1	9	35	16	KRANKHEIT	SYMPTOM		0		-1	-1
1	1	9	36	5	KAMERAD	OPFER	KRIEG	0		2523.2	4573
1	1	9	37	20	KUMMER	TRAURIGKEIT	PEIN	0		3917.5	5283
1	1	9	38	13	SARG	GRAB	TOD	0		5624.9	6269
1	1	9	39	31	ANREGUNG	BEISPIEL		0		-1	-1
1	1	9	40	9	KOCHTOPF	BÜGELEISEN	SUPPE	0		3458.8	4964
1	2	10	1	11	DIREKTOR	GESCHÄFT		0		-1	-1
1	2	10	2	33	OPERATION	KOMA	DOKTOR	0		2574.1	3718
1	2	10	3	39	ERMORDUNG	GESTÄNDNIS	WAFFE	0		4382.1	5365
1	2	10	4	27	MONSTER	MUT		0		-1	-1
1	2	10	5	3	LINIE	BUS		0		-1	-1
1	2	10	6	9	VOLK	GEMEINDE		0		-1	-1
1	2	10	7	36	GESCHLECHT	MANN	MANNLICH	0		4057.9	6000
1	2	10	8	31	SAMT	STOFF	STOFF	1		4487.7	5736
1	2	10	9	28	ANKÜNDIGUNG	EXAMEN		0		-1	-1
1	2	10	10	21	ELITE	VERMÖGEN		0		-1	-1
1	2	10	11	8	UMARMUNG	INTEGRATION		0		-1	-1
1	2	10	12	13	GENAUIGKEIT	AUFMERKSAMKEIT		0		-1	-1
1	2	10	13	26	POLITIKER	ZUVERSICHT	DEMOKRATIE	0		2682.1	6235
1	2	10	14	23	SCHNORCHEL	ATLANTIK		0		-1	-1
1	2	10	15	12	ZENTIMETER	METER		0		4458	11388
1	2	10	16	15	PATIENT	THERAPIE		0		-1	-1
1	2	10	17	22	LIEGE	VERANDA		0		-1	-1
1	2	10	18	32	SCHIFFBRUCH	UNGLÜCKSFALL	SEEGANG	0		6942.5	9261
1	2	10	19	17	KÄFER	RUINE	INSEKT	0		2704.6	4101
1	2	10	20	25	PARADIES	MENSCH		0		-1	-1
1	2	10	21	37	NEUROSE	PSYCHOLOGIE		0		-1	-1
1	2	10	22	30	PASSION	ORGASMUS	LEIDEN	0		4544.6	5920
1	2	10	23	40	PEITSCHE	MISSHANDLUNG	STRAFE	0		7632	8879
1	2	10	24	7	LOYALITÄT	BRUDER	TREUE	0		2339.9	4056
1	2	10	25	4	FAHRT	AUTOBAHN	AUTO	0		6286.1	7893
1	2	10	26	34	VERDROSSENHEIT	RESIGNATION	ERMATTUNG	0		3686.3	5928
1	2	10	27	6	ABSCHLUSS	PROJEKT		0		-1	-1
1	2	10	28	10	MAGEN	RESTAURANT	KRAMPF	0		2641.3	5457
1	2	10	29	29	ZUSPITZUNG	PUNKT	ENDE	0		3807.7	4411
1	2	10	30	1	PROGNOSE	GEWISSHEIT	VORHERSAGE	0		5320.6	8539
1	2	10	31	2	KAMERADSCHAFT	PARTNER	ZUSAMMENHALT	0		5670.5	8539
1	2	10	32	14	ZUSAMMENHANG	VORZEICHEN	ÄHNLICH	0		4727.3	6970
1	2	10	33	38	REDAKTEUR	KORRESPONDENZ	PRESSEFREUHEIT	0		10013.2	14340
1	2	10	34	35	VERLAUF	ENDUNG		0		-1	-1
1	2	10	35	20	SPIRALE	FRUCHTBARKEIT	LEBEN	0		3245.7	4840
1	2	10	36	19	DROGE	VERHEIMLICHUNG		0		-1	-1
1	2	10	37	16	STRICH	SKIZZE	LINIE	0		3240.5	4934
1	2	10	38	24	MAKEL	SELBSTBEWUSSTSEIN		0		-1	-1
1	2	10	39	5	ANZUG	BÖRSE	HOSE	0		2963.9	3726
1	2	10	40	18	FASCHIST	IDEOLOGIE		0		-1	-1
1	3	11	1	25	PHILOSOPHIE	SINN		0		-1	-1
1	3	11	2	19	BEGNADIGUNG	DROHUNG	GNADE	0		8429.4	10672
1	3	11	3	39	GEWINNUNG	WERBER		0		-1	-1
1	3	11	4	34	SYMBOL	WAPPEN		0		-1	-1
1	3	11	5	30	STRATEGIE	NÄHERUNG		0		-1	-1
1	3	11	6	29	BUDE	KÜHLSCHRANK	HAUS	0		8450.5	11147
1	3	11	7	23	KATEGORIE	GÜLTIGKEIT		0		-1	-1
1	3	11	8	14	LEISTUNG	PROVISION		0		-1	-1
1	3	11	9	3	COMPUTER	ZEITVERTREIB		0		-1	-1
1	3	11	10	4	MEDAILLE	WETTBEWERB	LEISTUNG	0		3815.2	6159
1	3	11	11	13	FEHLTRITT	VERANTWORTUNG		0		-1	-1
1	3	11	12	20	VATERUNSER	RELIGION	GLAUBE	0		2802.3	5070
1	3	11	13	27	DOLCH	STICH		0		-1	-1
1	3	11	14	2	UNTAUGLICHKEIT	FAHRER	EIGNUNG	0		6064	9319
1	3	11	15	1	SCHALTER	FLUGHAFEN	GLAS	0		2701.4	4032
1	3	11	16	21	GANS	ENTE	ENTE	1		2507	4100
1	3	11	17	35	BEHANDLUNG	MANDEL		0		-1	-1
1	3	11	18	22	KARTE	HINDERNIS	LAND	0		8174.5	9165
1	3	11	19	40	WIND	ELEMENT	BÖE	0		6379.6	7835
1	3	11	20	7	BODEN	FUND		0		-1	-1
1	3	11	21	6	AMATEUR	HOBBY	HOBBY	1		14633.5	16835
1	3	11	22	8	REKORD	ARBEITSLOSIGKEIT		0		-1	-1
1	3	11	23	12	ATOM	MOLEKÜL	MOLEKÜL	1		1489.3	5903
1	3	11	24	24	AUSSCHAU	GIPFEL		0		-1	-1
1	3	11	25	26	HAND	GESTE	ARM	0		2225.3	3267
1	3	11	26	16	TRAKTOR	LENKSTANGE		0		-1	-1
1	3	11	27	11	SCHEIDUNG	INSTABILITÄT		0		-1	-1
1	3	11	28	38	WEG	WILLE	STEIN	0		6057	7696
1	3	11	29	33	STURZ	REGIERUNG		0		-1	-1
1	3	11	30	36	WALZER	GALA		0		-1	-1
1	3	11	31	37	HIRTE	SCHAF	SCHAF	1		1913.2	3500
1	3	11	32	18	TREIBSTOFF	KILOMETER	FLUGZEUG	0		4021	7567
1	3	11	33	28	VERSEUCHUNG	RATTE		0		-1	-1
1	3	11	34	32	KRAMPF	BEIN	BEIN	1		2861.3	4270
1	3	11	35	17	HANDSCHRIFT	BUCHSTABE		0		-1	-1
1	3	11	36	9	WAHL	GREMIUM	PARTEI	0		5300.5	10999
1	3	11	37	15	ATTRAKTION	WELTWUNDER		0		-1	-1
1	3	11	38	31	KOPPEL	STIER	PFERD	0		2014.7	3462
1	3	11	39	5	INSTITUTION	ABTEILUNG	EINRICHTUNG	0		6109.1	8850
1	3	11	40	10	ZULASSUNG	NACHWEIS	ERLAUBNIS	0		10130.6	12890
1	4	12	1	15	VERHAFTUNG	KLINGE		0		-1	-1
1	4	12	2	33	ERÖFFNUNG	GRÜNDUNG		0		-1	-1
1	4	12	3	24	ALARM	ÜBUNG		0		-1	-1
1	4	12	4	4	KLOSTER	EINSCHRÄNKUNG	MÖNCH	0		5144.4	7643
1	4	12	5	2	GENIE	MATHEMATIK		0		-1	-1
1	4	12	6	9	ADER	GESTEIN	BLUT	0		4780.5	6109
1	4	12	7	22	PARTEI	ABSTIMMUNG	DEMOKRATIE	0		1802.1	4759
1	4	12	8	28	UNSTERBLICHKEIT	AUFERSTEHUNG	WIEDERBELEBUNG	0		6032.6	10753
1	4	12	9	40	KERZE	DOCHT	FLAMME	0		3768.4	5864
1	4	12	10	3	BEIFALL	APPLAUS		0		-1	-1
1	4	12	11	20	HORN	WARNUNG		0		-1	-1
1	4	12	12	30	DORF	ISOLATION	HAUS	0		4722.3	5689
1	4	12	13	37	INVESTITION	KONZERN		0		-1	-1
1	4	12	14	32	KOORDINATION	HANDHABUNG	BEWEGUNG	0		5471.6	8665
1	4	12	15	39	ORDNUNG	ZUCHT	RUHE	0		7319.8	8452
1	4	12	16	38	ABEND	MORGEN		0		-1	-1
1	4	12	17	34	BLEI	STAHL	EISEN	0		7307.6	10210
1	4	12	18	8	KARTELL	KONSENS		0		-1	-1
1	4	12	19	31	REICH	PROFIT		0		-1	-1
1	4	12	20	5	BINDUNG	BABY		0		-1	-1
1	4	12	21	13	STAAT	UNTERSTÜTZUNG	SYSTEM	0		5800.9	7715
1	4	12	22	10	ZAUBERKÜNSTLER	TRICK		0		-1	-1
1	4	12	23	36	EINSPARUNG	RECHNUNG	LOCH	0		2934.8	4010
1	4	12	24	26	EVOLUTION	ERWEITERUNG	ENTWIKLUNG	0		2520.3	8079
1	4	12	25	35	NOTLAGE	DILEMMA		0		-1	-1
1	4	12	26	12	HÖLLE	MYTHOS	GOTT	0		3393.8	5979
1	4	12	27	17	BEGRÜNDER	PRÄSIDENT	URSPRUNG	0		4077.3	6433
1	4	12	28	27	BEEINFLUSSUNG	VERMARKTUNG		0		-1	-1
1	4	12	29	21	LIKÖR	SEKT	SEKT	1		3720.6	5141
1	4	12	30	16	FREUNDIN	ZÄRTLICHKEIT	ZÄRTLICHKEIT	1		3472.4	7787
1	4	12	31	23	JUGEND	SCHWIMMBAD		0		-1	-1
1	4	12	32	29	MOTOR	INDUSTRIALISIERUNG	INDUSTRIE	0		7558.4	12106
1	4	12	33	25	BESTATTUNG	SELBSTMORD	SARG	0		2051.6	3680
1	4	12	34	6	SCHLACHTUNG	SCHWEIN	SCHWEIN	1		3492.2	5779
1	4	12	35	7	HIRN	STUDIE	ELEFANT	0		2441.1	4749
1	4	12	36	14	SCHLAFWANDELN	UNWIRKLICHKEIT		0		-1	-1
1	4	12	37	1	EMPFINDUNG	GELASSENHEIT		0		-1	-1
1	4	12	38	18	PARTY	THEKE		0		-1	-1
1	4	12	39	11	PROGRAMM	KINO		0		-1	-1
1	4	12	40	19	BAHNSTEIG	ANPASSUNG		0		-1	-1
1	5	13	1	20	ZAHL	PHYSIK		0		-1	-1
1	5	13	2	39	FREILASSUNG	AUFENTHALT		0		-1	-1
1	5	13	3	16	TRAINING	PULS		0		-1	-1
1	5	13	4	15	VERBRÜDERUNG	ENTSCHULDIGUNG		0		-1	-1
1	5	13	5	7	KRANZ	NEST	NEST	1		2870.6	4718
1	5	13	6	23	STREIK	KONFLIKT	ARBEITER	0		4251.9	6290
1	5	13	7	6	BEGEISTERUNG	GEFÜHL		0		-1	-1
1	5	13	8	5	AUFTAKT	SPIEL		0		-1	-1
1	5	13	9	13	ZAHLUNG	QUITTUNG		0		-1	-1
1	5	13	10	17	WAFFE	KRIEG	MESSER	0		1730.8	3156
1	5	13	11	30	HASS	GEFECHT		0		-1	-1
1	5	13	12	32	KLEIDERSCHRANK	HANDSCHUH	HANDSCHUH	1		7337.7	14918
1	5	13	13	28	NACHRICHT	GEBURTSTAG	BRIEF	0		2737	4951
1	5	13	14	3	OZEAN	KRABBE	WELLE	0		2520	5474
1	5	13	15	18	BEWERTUNG	KELLNERIN		0		-1	-1
1	5	13	16	27	SUBSTANZ	SEELE		0		-1	-1
1	5	13	17	14	MUSIK	OPER		0		-1	-1
1	5	13	18	21	REVOLUTION	WIDERSTAND		0		-1	-1
1	5	13	19	34	FRAU	BLUSE		0		-1	-1
1	5	13	20	12	TRAINER	STIL		0		-1	-1
1	5	13	21	24	ENTSCHLOSSENHEIT	DURCHSETZUNG		0		-1	-1
1	5	13	22	8	BEWUNDERUNG	SCHÖNHEIT		0		-1	-1
1	5	13	23	29	KONJUNKTUR	DIAGNOSE	WACHSTUM	0		4962.3	8210
1	5	13	24	2	PARK	VEGETATION	GRÜN	0		2932.3	5035
1	5	13	25	35	ZUCKER	SPEISE		0		-1	-1
1	5	13	26	4	SPRECHER	AUFRUF	PRESSE	0		3115.2	4539
1	5	13	27	33	SENDER	NOTIZ	RADIO	0		6583.5	9295
1	5	13	28	26	KUNSTWERK	AUFMACHUNG	MÜLL	0		7250.3	9253
1	5	13	29	25	GERICHTSHOF	UNWAHRHEIT	KLAGE	0		14767.1	15679
1	5	13	30	1	WAHNSINN	ANSTALT	VERRÜCKT	0		6170.3	11703
1	5	13	31	9	STALL	KUH	PFERD	0		2811.9	4199
1	5	13	32	10	MILCH	KÄSE		0		-1	-1
1	5	13	33	11	DOKUMENT	BESCHEINIGUNG	SCHRIFT	0		4264.9	6740
1	5	13	34	38	SUBMISSION	ERNIEDRIGUNG	UNTERWERFUNG	0		2529.1	5656
1	5	13	35	19	INSEL	URLAUBER		0		-1	-1
1	5	13	36	37	FLAMME	LEUCHTE		0		-1	-1
1	5	13	37	36	KLEINIGKEIT	WAAGE		0		-1	-1
1	5	13	38	22	WIEDERHERSTELLUNG	VERSCHLECHTERUNG	ERNEUERUNG	0		9033.1	12004
1	5	13	39	40	REGENSCHIRM	BEDARF	GRIFF	0		6849.4	8076
1	5	13	40	31	TEICH	ÜBERSCHWEMMUNG		0		-1	-1
1	6	14	1	33	KNOBLAUCH	VAMPIR		0		-1	-1
1	6	14	2	9	INTENSIVSTATION	KRANKENHAUS		0		-1	-1
1	6	14	3	29	FAUST	GEWALT	ARM	0		6270.6	7495
1	6	14	4	1	GEMEINSCHAFT	ZUSAMMENARBEIT		0		-1	-1
1	6	14	5	10	SCHMUGGEL	IMPORT	WARE	0		2991.5	6344
1	6	14	6	13	URLAUB	AUSFALL	MEER	0		3175.6	5346
1	6	14	7	36	SÄUFER	WIRT	WIRT	1		3420	4640
1	6	14	8	6	LIMIT	MAXIMUM		0		-1	-1
1	6	14	9	20	ERKLÄRUNG	WISSENSCHAFT		0		-1	-1
1	6	14	10	40	LEBER	ORGAN		0		-1	-1
1	6	14	11	15	LAMM	MITTAGESSEN	TIER	0		9524.3	10851
1	6	14	12	22	AUTOR	ERFINDUNG		0		4064.2	6070
1	6	14	13	27	HINDERUNG	SIEGEL	PROBLEM	0		7702.1	11101
1	6	14	14	16	FREUNDSCHAFT	GEFÄHRTE		0		-1	-1
1	6	14	15	2	SOLO	MUSIKINSTRUMENT	INSTRUMENT	0		3732	6120
1	6	14	16	24	VATER	VORBILD		0		-1	-1
1	6	14	17	26	RASSE	NATIONALIST	HUND	0		2279.5	3880
1	6	14	18	5	GANG	TOR	WAFFE	0		6466.3	7679
1	6	14	19	4	INFLATION	ENTWERTUNG		0		-1	-1
1	6	14	20	21	UNABHÄNGIGKEIT	SELBSTBESTIMMUNG	EIGENSTÄNDIG	0		2483.1	9852
1	6	14	21	3	IDIOT	UNSINN	UNFÄHIG	0		3181.1	5991
1	6	14	22	17	TECHNOLOGIE	GEHIRNWÄSCHE		0		-1	-1
1	6	14	23	19	MINIMUM	NOTWENDIGKEIT		0		-1	-1
1	6	14	24	14	WANGE	CHRIST	JESUS	0		2765.6	5623
1	6	14	25	34	NACHBARSCHAFT	HECKE	ZAUN	0		5566.3	7069
1	6	14	26	32	SCHLUSSFOLGERUNG	KONSEQUENZ	ERGEBNIS	0		3909.4	9029
1	6	14	27	18	KONFRONTATION	RACHE		0		-1	-1
1	6	14	28	11	PRÄDIKAT	PRIMA		0		-1	-1
1	6	14	29	12	UNHEIL	ALPTRAUM		0		-1	-1
1	6	14	30	38	ZELT	ZIRKUS	BODEN	0		5500.2	7019
1	6	14	31	28	SCHLÄGER	KRIMINALITÄT		0		-1	-1
1	6	14	32	35	LIST	NAZI	NAZI	1		2349.9	4050
1	6	14	33	31	TOD	NOTWEHR	ENDE	0		7003.7	7754
1	6	14	34	37	PARLAMENT	KANZLER	DEMOKRATIE	0		4092.5	11455
1	6	14	35	7	VORBEREITUNG	VERÖFFENTLICHUNG		0		-1	-1
1	6	14	36	23	FLÜCHTLING	ASYL	ASYL	1		2244.3	3719
1	6	14	37	25	FRIEDEN	ALLIANZ	RUHE	0		5804.5	6988
1	6	14	38	39	GESELLSCHAFT	EINHEIT	MENSCHEN	0		3481.2	5430
1	6	14	39	8	EXPERIMENT	UNTERSUCHUNG		0		-1	-1
1	6	14	40	30	DIAKONIE	VERSORGUNG	KIRCHE	0		2333	4980
1	7	15	1	18	ERNÄHRUNG	EIWEIß		0		-1	-1
1	7	15	2	34	PATRIOTISMUS	EXTREMISMUS	SOZAILISMUS	0		4160.7	15449
1	7	15	3	40	BEARBEITUNG	HONORAR		0		-1	-1
1	7	15	4	7	DONNER	BLITZ	BLITZ	1		4396.2	8307
1	7	15	5	39	DESSERT	HONIG	NACHTISCH	0		2217.5	4160
1	7	15	6	24	AKTEUR	DRAMATIK	SCHAUSPIELER	0		8446.1	11709
1	7	15	7	25	DRECK	VERUNREINIGUNG		0		-1	-1
1	7	15	8	2	UNTERSCHRIFT	FORMULAR		0		-1	-1
1	7	15	9	28	BILD	FOTO	PHOTO	1		2951.2	5025
1	7	15	10	8	GELIEBTE	GEHEIMNIS		0		-1	-1
1	7	15	11	5	STÜTZE	BEGLEITER		0		-1	-1
1	7	15	12	27	KUNST	ARTIST		0		-1	-1
1	7	15	13	16	SONNE	GRAD	HIMMEL	0		2879.4	4956
1	7	15	14	33	TAGEBUCH	BIOGRAPHIE	BIOGRAPHIE	1		3515.5	7381
1	7	15	15	37	BEFRAGUNG	MEHRHEIT	UNTERSUCHUNG	0		3691.2	6665
1	7	15	16	22	STROH	WALDBRAND		0		-1	-1
1	7	15	17	19	ARBEITER	EINKOMMEN	LOHN	0		4837.4	8013
1	7	15	18	3	VORSTAND	LEITER		0		-1	-1
1	7	15	19	23	OPPOSITION	VERWEIGERUNG		0		-1	-1
1	7	15	20	30	ERDBALL	WELTKARTE		0		-1	-1
1	7	15	21	14	REGIME	ZERSCHLAGUNG	DIKTATUR	0		5792.4	9961
1	7	15	22	1	PYRAMIDE	ARCHITEKTUR	ARCHITEKTUR	1		3045.6	10408
1	7	15	23	31	ERMITTLUNG	SCHULD		0		-1	-1
1	7	15	24	35	GOTT	VEREHRUNG	RELIGION	0		5514.6	7834
1	7	15	25	13	WANDEL	ZWISCHENZEIT		0		-1	-1
1	7	15	26	12	TECHNIKER	INGENIEUR		0		-1	-1
1	7	15	27	38	GEGNER	WAFFENSTILLSTAND		0		-1	-1
1	7	15	28	21	AUSEINANDERSETZUNG	ÜBERLEGUNG	STREIT	0		1919.3	4934
1	7	15	29	15	TRITT	SOHLE		0		-1	-1
1	7	15	30	4	BRILLE	KRAWATTE	GLAS	0		5294.2	7182
1	7	15	31	20	REGENBOGEN	FARBE		0		-1	-1
1	7	15	32	10	ZOO	BÄR	BÄR	1		2281.8	3364
1	7	15	33	32	FORMEL	BERECHNUNG		0		-1	-1
1	7	15	34	36	INFORMATIK	PROGRAMMIERUNG		0		-1	-1
1	7	15	35	11	SCHÄTZUNG	SPEKULATION		0		-1	-1
1	7	15	36	26	POLIZEI	EINSATZ	SICHERHEIT	0		3944.9	6417
1	7	15	37	29	INTERVENTION	STREIT	EINGREIFEN	0		5032	8294
1	7	15	38	9	SUBKULTUR	UNTERGRUND		0		-1	-1
1	7	15	39	6	MANDANT	RECHT	RECHT	1		3582.8	5543
1	7	15	40	17	KOOPERATION	MITHILFE		0		-1	-1
1	8	16	1	8	BEFUGNIS	ERMÄCHTIGUNG	WELAUBNIS	0		3200.1	5387
1	8	16	2	29	GERICHT	VERHANDLUNG	RICHTER	0		2547.8	3784
1	8	16	3	17	JUSTIZ	GLAUBWÜRDIGKEIT	RECHT	0		2278.4	3420
1	8	16	4	12	KAPITALISMUS	KOMMUNISMUS	GELD	0		5369.2	6658
1	8	16	5	26	PUBLIKUM	ZUSCHAUER	AUDIENZ	0		4867.8	7801
1	8	16	6	11	PHASE	STADIUM		0		-1	-1
1	8	16	7	38	PRIESTER	KATHEDRALE	SCHEIN	0		6119.5	7198
1	8	16	8	10	FLÄCHE	ZENTRUM	LAND	0		3049	3824
1	8	16	9	9	SCHNITT	FILM		0		-1	-1
1	8	16	10	14	KOCH	OFEN	SUPPE	0		5274.8	7034
1	8	16	11	15	VISUM	TOURISMUS	URLAUB	0		2830.3	4809
1	8	16	12	2	GEFAHR	HAI		0		-1	-1
1	8	16	13	32	BAUER	FARM		0		-1	-1
1	8	16	14	21	RANG	HIERARCHIE		0		-1	-1
1	8	16	15	1	BEHÖRDE	KÜNDIGUNG		0		-1	-1
1	8	16	16	39	FLIRT	ROMANTIK	BEZIEHUNG	0		6751	11661
1	8	16	17	6	BEVÖLKERUNG	MASSE		0		-1	-1
1	8	16	18	34	STUDENT	KLAUSUR		0		-1	-1
1	8	16	19	16	BIRKE	LAUB	LAUB	1		3583.7	4682
1	8	16	20	33	VERGÜTUNG	GELD		0		-1	-1
1	8	16	21	40	VIRUS	ERREGER		0		-1	-1
1	8	16	22	5	NATION	EINIGKEIT		0		-1	-1
1	8	16	23	36	BOMBE	TERRORIST	TERROR	0		2014.3	8683
1	8	16	24	3	SEE	WASSER		0		-1	-1
1	8	16	25	23	BOSS	HEMD		0		-1	-1
1	8	16	26	13	JOURNALIST	PRESSEFREIHEIT	PRESSEFREIHEIT	1		11194.6	17183
1	8	16	27	31	EXEKUTION	ERSCHIEßUNG	ERSCHIESSEN	0		4771.9	11479
1	8	16	28	25	CHARAKTER	OFFENHEIT		0		-1	-1
1	8	16	29	22	DIREKTION	BESCHLUSS		0		-1	-1
1	8	16	30	19	AFFÄRE	PARTNERSCHAFT		0		-1	-1
1	8	16	31	18	ASSISTENT	PROFESSION		0		-1	-1
1	8	16	32	20	ANLAGE	RENDITE		0		-1	-1
1	8	16	33	30	AUSKUNFT	PROPAGANDA		0		-1	-1
1	8	16	34	37	MÖRDER	SÜNDE	TOD	0		3986.6	7028
1	8	16	35	24	MODE	HOSE		0		-1	-1
1	8	16	36	28	BOOT	MATROSE	RUDER	0		4926.7	6740
1	8	16	37	27	ROUTE	HEIMWEG		0		-1	-1
1	8	16	38	35	FREUDE	LUST	GLÜCK	0		4577	8636
1	8	16	39	4	UNRECHT	BENACHTEILIGUNG	STRAFE	0		2892	4313
1	8	16	40	7	KOMMENTAR	PRESSE		0		-1	-1
								23
