## Supplementary material for "Vast amounts of encoded items nullify but do not reverse the effect of sleep on declarative memory": Dataset: PAL_1_2_3.xlsx

### Sheet: Tabelle1
VP_Nr	Block	VersioN	counter	pair_code	cue	correct_answer	answer	Correct	accuracy	reactiontime1	reactiontime2
1	1	9	1	17	SONATE	KLAVIER	KLAVIER	1		2337.1	6664
1	1	9	2	32	GLETSCHER	POL	POL	1		2952.4	3616
1	1	9	3	25	FINDIGKEIT	EINFALL		0		-1	-1
1	1	9	4	18	WELLE	FLUT	OZEAN	0		3404.8	5642
1	1	9	5	14	VERANSTALTUNG	ÖFFENTLICHKEIT		0		-1	-1
1	1	9	6	5	KAMERAD	OPFER		0		-1	-1
1	1	9	7	3	GITTER	BESCHRÄNKUNG		0		-1	-1
1	1	9	8	30	ZUGEHÖRIGKEIT	GENERATION		0		-1	-1
1	1	9	9	1	INSTANZ	GESETZGEBUNG		0		-1	-1
1	1	9	10	33	ÄHNLICHKEIT	WIEDERHOLUNG		0		-1	-1
1	1	9	11	37	STUDIUM	WIRTSCHAFT		0		-1	-1
1	1	9	12	16	KRANKHEIT	SYMPTOM		0		-1	-1
1	1	9	13	28	GEMÜT	HEITERKEIT		0		-1	-1
1	1	9	14	36	VERZIERUNG	PALAST		0		-1	-1
1	1	9	15	38	SEILTÄNZER	SCHWERPUNKT		0		-1	-1
1	1	9	16	20	KUMMER	TRAURIGKEIT		0		-1	-1
1	1	9	17	34	REGEL	KOMBINATION		0		-1	-1
1	1	9	18	13	SARG	GRAB	TOT	0		563989999999999	7861
1	1	9	19	11	GESCHOSS	PFEIL		0		-1	-1
1	1	9	20	26	DUFT	GERUCH		0		-1	-1
1	1	9	21	39	ABRECHNUNG	BANKIER		0		-1	-1
1	1	9	22	4	TÜR	SCHRANK		0		-1	-1
1	1	9	23	7	SPRÜHREGEN	FLUSS		0		-1	-1
1	1	9	24	6	BÜRGSCHAFT	VOLLMACHT	ANWALT	0		2775.2	4392
1	1	9	25	35	AUFPRALL	FALL		0		-1	-1
1	1	9	26	19	VERBRENNUNG	PROZESSION		0		-1	-1
1	1	9	27	8	ANHÄNGER	MEISTER		0		-1	-1
1	1	9	28	23	TOTSCHLAG	BRUTALITÄT	KRIMINELL	0		4947.8	7359
1	1	9	29	21	ORIENTIERUNG	AUSGANG		0		-1	-1
1	1	9	30	31	ANREGUNG	BEISPIEL		0		-1	-1
1	1	9	31	2	GEDULD	KONTROLLE		0		-1	-1
1	1	9	32	29	RHEUMATISMUS	IMMUNITÄT		0		-1	-1
1	1	9	33	12	HALLE	TURNIER		0		-1	-1
1	1	9	34	27	STRICK	SCHLINGE		0		-1	-1
1	1	9	35	10	VORTRAG	REDNER		0		-1	-1
1	1	9	36	9	KOCHTOPF	BÜGELEISEN		0		-1	-1
1	1	9	37	40	GESCHENK	UNDANK		0		-1	-1
1	1	9	38	24	GANGSTER	VERBRECHEN		0		-1	-1
1	1	9	39	22	TAKT	HARFE		0		-1	-1
1	1	9	40	15	BÜCHEREI	VERLEIH		0		-1	-1
1	2	10	1	13	GENAUIGKEIT	AUFMERKSAMKEIT		0		-1	-1
1	2	10	2	2	KAMERADSCHAFT	PARTNER		0		-1	-1
1	2	10	3	6	ABSCHLUSS	PROJEKT		0		-1	-1
1	2	10	4	15	PATIENT	THERAPIE		0		-1	-1
1	2	10	5	40	PEITSCHE	MISSHANDLUNG	LEID	0		2775	5410
1	2	10	6	18	FASCHIST	IDEOLOGIE	SOZIALIST	0		587239999999991	9118
1	2	10	7	16	STRICH	SKIZZE		0		-1	-1
1	2	10	8	34	VERDROSSENHEIT	RESIGNATION		0		-1	-1
1	2	10	9	37	NEUROSE	PSYCHOLOGIE		0		-1	-1
1	2	10	10	23	SCHNORCHEL	ATLANTIK		0		-1	-1
1	2	10	11	22	LIEGE	VERANDA		0		-1	-1
1	2	10	12	21	ELITE	VERMÖGEN		0		-1	-1
1	2	10	13	9	VOLK	GEMEINDE		0		-1	-1
1	2	10	14	25	PARADIES	MENSCH		0		-1	-1
1	2	10	15	14	ZUSAMMENHANG	VORZEICHEN		0		-1	-1
1	2	10	16	29	ZUSPITZUNG	PUNKT		0		-1	-1
1	2	10	17	32	SCHIFFBRUCH	UNGLÜCKSFALL	INSEL	0		2320.5	3809
1	2	10	18	10	MAGEN	RESTAURANT		0		-1	-1
1	2	10	19	31	SAMT	STOFF		0		-1	-1
1	2	10	20	3	LINIE	BUS		0		-1	-1
1	2	10	21	27	MONSTER	MUT		0		-1	-1
1	2	10	22	20	SPIRALE	FRUCHTBARKEIT	LEBE	0		263080000000005	4019
1	2	10	23	38	REDAKTEUR	KORRESPONDENZ	PRESSEFREIHEIT	0		4822	9439
1	2	10	24	30	PASSION	ORGASMUS	LEIDEN	0		4514	5719
1	2	10	25	5	ANZUG	BÖRSE		0		-1	-1
1	2	10	26	1	PROGNOSE	GEWISSHEIT	VORRAUSSAGE	0		3205.5	7743
1	2	10	27	11	DIREKTOR	GESCHÄFT		0		-1	-1
1	2	10	28	36	GESCHLECHT	MANN	MÄNNLICH	0		304380000000005	5789
1	2	10	29	4	FAHRT	AUTOBAHN		0		-1	-1
1	2	10	30	39	ERMORDUNG	GESTÄNDNIS	KRIMINALITÄT	0		3566	9365
1	2	10	31	33	OPERATION	KOMA		0		-1	-1
1	2	10	32	17	KÄFER	RUINE		0		-1	-1
1	2	10	33	7	LOYALITÄT	BRUDER		0		-1	-1
1	2	10	34	8	UMARMUNG	INTEGRATION		0		-1	-1
1	2	10	35	19	DROGE	VERHEIMLICHUNG		0		-1	-1
1	2	10	36	26	POLITIKER	ZUVERSICHT		0		-1	-1
1	2	10	37	35	VERLAUF	ENDUNG		0		-1	-1
1	2	10	38	28	ANKÜNDIGUNG	EXAMEN		0		-1	-1
1	2	10	39	24	MAKEL	SELBSTBEWUSSTSEIN	FLECK	0		3353	4949
1	2	10	40	12	ZENTIMETER	METER	METER	1		207560000000009	3086
1	3	11	1	21	GANS	ENTE	ENTE	1		228310000000009	2848
1	3	11	2	24	AUSSCHAU	GIPFEL		0		-1	-1
1	3	11	3	34	SYMBOL	WAPPEN		0		-1	-1
1	3	11	4	4	MEDAILLE	WETTBEWERB		0		-1	-1
1	3	11	5	18	TREIBSTOFF	KILOMETER		0		-1	-1
1	3	11	6	17	HANDSCHRIFT	BUCHSTABE		0		-1	-1
1	3	11	7	9	WAHL	GREMIUM		0		-1	-1
1	3	11	8	38	WEG	WILLE		0		-1	-1
1	3	11	9	13	FEHLTRITT	VERANTWORTUNG		0		-1	-1
1	3	11	10	19	BEGNADIGUNG	DROHUNG		0		-1	-1
1	3	11	11	32	KRAMPF	BEIN		0		-1	-1
1	3	11	12	20	VATERUNSER	RELIGION	GLAUBE	0		3058.5	4806
1	3	11	13	7	BODEN	FUND		0		-1	-1
1	3	11	14	10	ZULASSUNG	NACHWEIS		0		-1	-1
1	3	11	15	30	STRATEGIE	NÄHERUNG		0		-1	-1
1	3	11	16	25	PHILOSOPHIE	SINN		0		-1	-1
1	3	11	17	26	HAND	GESTE		0		-1	-1
1	3	11	18	23	KATEGORIE	GÜLTIGKEIT	EINORDNUNG	0		6357	9621
1	3	11	19	22	KARTE	HINDERNIS		0		-1	-1
1	3	11	20	14	LEISTUNG	PROVISION		0		-1	-1
1	3	11	21	31	KOPPEL	STIER	PFERD	0		360660000000009	4744
1	3	11	22	11	SCHEIDUNG	INSTABILITÄT		0		-1	-1
1	3	11	23	37	HIRTE	SCHAF	SCHAF	1		164720000000019	2750
1	3	11	24	12	ATOM	MOLEKÜL	MOLEKÜL	1		142320000000019	6336
1	3	11	25	16	TRAKTOR	LENKSTANGE		0		-1	-1
1	3	11	26	35	BEHANDLUNG	MANDEL		0		-1	-1
1	3	11	27	15	ATTRAKTION	WELTWUNDER		0		-1	-1
1	3	11	28	36	WALZER	GALA		0		-1	-1
1	3	11	29	6	AMATEUR	HOBBY	ANFÄNGER	0		2467.5	5592
1	3	11	30	29	BUDE	KÜHLSCHRANK		0		-1	-1
1	3	11	31	1	SCHALTER	FLUGHAFEN		0		-1	-1
1	3	11	32	40	WIND	ELEMENT		0		-1	-1
1	3	11	33	3	COMPUTER	ZEITVERTREIB		0		-1	-1
1	3	11	34	8	REKORD	ARBEITSLOSIGKEIT		0		-1	-1
1	3	11	35	39	GEWINNUNG	WERBER		0		-1	-1
1	3	11	36	28	VERSEUCHUNG	RATTE		0		-1	-1
1	3	11	37	2	UNTAUGLICHKEIT	FAHRER	UNGEEIGNET	0		3082.5	5879
1	3	11	38	33	STURZ	REGIERUNG		0		-1	-1
1	3	11	39	27	DOLCH	STICH		0		-1	-1
1	3	11	40	5	INSTITUTION	ABTEILUNG	EINRICHTUNG	0		204989999999991	4679
1	4	12	1	10	ZAUBERKÜNSTLER	TRICK	VERSCHWINDEN	0		280829999999981	5458
1	4	12	2	3	BEIFALL	APPLAUS		0		-1	-1
1	4	12	3	6	SCHLACHTUNG	SCHWEIN	SCHWEIN	1		2201	4032
1	4	12	4	14	SCHLAFWANDELN	UNWIRKLICHKEIT	DACH	0		1847.5	2577
1	4	12	5	11	PROGRAMM	KINO		0		-1	-1
1	4	12	6	2	GENIE	MATHEMATIK		0		-1	-1
1	4	12	7	26	EVOLUTION	ERWEITERUNG	ENTWICKLUNG	0		216020000000019	4942
1	4	12	8	4	KLOSTER	EINSCHRÄNKUNG		0		-1	-1
1	4	12	9	16	FREUNDIN	ZÄRTLICHKEIT	ZUNEIGUNG	0		4318.5	6103
1	4	12	10	15	VERHAFTUNG	KLINGE	POLIZEI	0		448760000000009	6326
1	4	12	11	8	KARTELL	KONSENS		0		-1	-1
1	4	12	12	23	JUGEND	SCHWIMMBAD		0		-1	-1
1	4	12	13	7	HIRN	STUDIE	KOPF	0		363710000000009	5484
1	4	12	14	5	BINDUNG	BABY		0		-1	-1
1	4	12	15	28	UNSTERBLICHKEIT	AUFERSTEHUNG	WIEDERAUFERSTEUNG	0		435379999999981	10162
1	4	12	16	40	KERZE	DOCHT		0		-1	-1
1	4	12	17	18	PARTY	THEKE		0		-1	-1
1	4	12	18	25	BESTATTUNG	SELBSTMORD	SARG	0		236079999999981	3674
1	4	12	19	35	NOTLAGE	DILEMMA		0		-1	-1
1	4	12	20	29	MOTOR	INDUSTRIALISIERUNG	BOOT	0		345589999999991	4140
1	4	12	21	34	BLEI	STAHL	STAHL	1		2680	5953
1	4	12	22	36	EINSPARUNG	RECHNUNG		0		-1	-1
1	4	12	23	12	HÖLLE	MYTHOS		0		-1	-1
1	4	12	24	20	HORN	WARNUNG		0		-1	-1
1	4	12	25	21	LIKÖR	SEKT	SEKT	1		248129999999981	3408
1	4	12	26	13	STAAT	UNTERSTÜTZUNG		0		-1	-1
1	4	12	27	39	ORDNUNG	ZUCHT		0		-1	-1
1	4	12	28	9	ADER	GESTEIN	VENE	0		739010000000009	10042
1	4	12	29	1	EMPFINDUNG	GELASSENHEIT		0		-1	-1
1	4	12	30	38	ABEND	MORGEN		0		-1	-1
1	4	12	31	31	REICH	PROFIT	NAZI	0		390429999999981	5620
1	4	12	32	37	INVESTITION	KONZERN		0		-1	-1
1	4	12	33	17	BEGRÜNDER	PRÄSIDENT	URSPRUNG	0		322060000000009	5912
1	4	12	34	24	ALARM	ÜBUNG		0		-1	-1
1	4	12	35	33	ERÖFFNUNG	GRÜNDUNG		0		-1	-1
1	4	12	36	22	PARTEI	ABSTIMMUNG	DEMOKRATIE	0		2708	5811
1	4	12	37	27	BEEINFLUSSUNG	VERMARKTUNG		0		-1	-1
1	4	12	38	30	DORF	ISOLATION		0		-1	-1
1	4	12	39	32	KOORDINATION	HANDHABUNG		0		-1	-1
1	4	12	40	19	BAHNSTEIG	ANPASSUNG	ZUG	0		226879999999981	2720
1	5	13	1	17	WAFFE	KRIEG		0		-1	-1
1	5	13	2	23	STREIK	KONFLIKT	ARBEITER	0		392329999999981	5344
1	5	13	3	3	OZEAN	KRABBE	SCHIFF	0		2812	3864
1	5	13	4	27	SUBSTANZ	SEELE	ANHÄNGIGKEIT	0		549570000000019	9155
1	5	13	5	40	REGENSCHIRM	BEDARF		0		-1	-1
1	5	13	6	26	KUNSTWERK	AUFMACHUNG		0		-1	-1
1	5	13	7	4	SPRECHER	AUFRUF		0		-1	-1
1	5	13	8	32	KLEIDERSCHRANK	HANDSCHUH		0		-1	-1
1	5	13	9	2	PARK	VEGETATION		0		-1	-1
1	5	13	10	18	BEWERTUNG	KELLNERIN		0		-1	-1
1	5	13	11	10	MILCH	KÄSE		0		-1	-1
1	5	13	12	37	FLAMME	LEUCHTE		0		-1	-1
1	5	13	13	38	SUBMISSION	ERNIEDRIGUNG	UNTERDRÜCKUNG	0		212620000000019	5057
1	5	13	14	5	AUFTAKT	SPIEL		0		-1	-1
1	5	13	15	39	FREILASSUNG	AUFENTHALT		0		-1	-1
1	5	13	16	11	DOKUMENT	BESCHEINIGUNG		0		-1	-1
1	5	13	17	8	BEWUNDERUNG	SCHÖNHEIT		0		-1	-1
1	5	13	18	6	BEGEISTERUNG	GEFÜHL		0		-1	-1
1	5	13	19	28	NACHRICHT	GEBURTSTAG	BRIEF	0		356909999999963	4617
1	5	13	20	12	TRAINER	STIL	SPORT	0		560520000000019	6682
1	5	13	21	16	TRAINING	PULS		0		-1	-1
1	5	13	22	29	KONJUNKTUR	DIAGNOSE	WACHSTUM	0		309709999999963	5229
1	5	13	23	14	MUSIK	OPER	KLAVIER	0		248170000000019	3789
1	5	13	24	30	HASS	GEFECHT		0		-1	-1
1	5	13	25	31	TEICH	ÜBERSCHWEMMUNG	ROSE	0		3871.5	5287
1	5	13	26	35	ZUCKER	SPEISE		0		-1	-1
1	5	13	27	33	SENDER	NOTIZ		0		-1	-1
1	5	13	28	1	WAHNSINN	ANSTALT	VERRÜCKT	0		181040000000037	4971
1	5	13	29	9	STALL	KUH		0		-1	-1
1	5	13	30	34	FRAU	BLUSE		0		-1	-1
1	5	13	31	7	KRANZ	NEST	NEST	1		187929999999981	2738
1	5	13	32	21	REVOLUTION	WIDERSTAND		0		-1	-1
1	5	13	33	20	ZAHL	PHYSIK		0		-1	-1
1	5	13	34	36	KLEINIGKEIT	WAAGE		0		-1	-1
1	5	13	35	19	INSEL	URLAUBER	MEER	0		539290000000037	6235
1	5	13	36	15	VERBRÜDERUNG	ENTSCHULDIGUNG	ZUSAMMENHALT	0		642559999999963	10463
1	5	13	37	13	ZAHLUNG	QUITTUNG		0		-1	-1
1	5	13	38	25	GERICHTSHOF	UNWAHRHEIT	RECHT	0		6841	8197
1	5	13	39	24	ENTSCHLOSSENHEIT	DURCHSETZUNG	ENTSCJHIEDEN	0		886520000000019	11824
1	5	13	40	22	WIEDERHERSTELLUNG	VERSCHLECHTERUNG		0		-1	-1
1	6	14	1	26	RASSE	NATIONALIST	NAZI	0		215959999999963	3230
1	6	14	2	5	GANG	TOR	KRIMINEL	0		353770000000019	7226
1	6	14	3	29	FAUST	GEWALT		0		-1	-1
1	6	14	4	10	SCHMUGGEL	IMPORT		0		-1	-1
1	6	14	5	14	WANGE	CHRIST	JESUS	0		167229999999981	2895
1	6	14	6	20	ERKLÄRUNG	WISSENSCHAFT		0		-1	-1
1	6	14	7	40	LEBER	ORGAN	ALKOHOL	0		272179999999981	4231
1	6	14	8	11	PRÄDIKAT	PRIMA		0		-1	-1
1	6	14	9	17	TECHNOLOGIE	GEHIRNWÄSCHE		0		-1	-1
1	6	14	10	22	AUTOR	ERFINDUNG	BUCH	0		2706.5	3823
1	6	14	11	1	GEMEINSCHAFT	ZUSAMMENARBEIT		0		-1	-1
1	6	14	12	35	LIST	NAZI	NAZI	1		478720000000019	6500
1	6	14	13	38	ZELT	ZIRKUS		0		-1	-1
1	6	14	14	3	IDIOT	UNSINN		0		-1	-1
1	6	14	15	21	UNABHÄNGIGKEIT	SELBSTBESTIMMUNG	EIGENSTÄNDIG	0		519540000000037	10953
1	6	14	16	31	TOD	NOTWEHR	ENDE	0		422359999999963	4746
1	6	14	17	33	KNOBLAUCH	VAMPIR		0		-1	-1
1	6	14	18	23	FLÜCHTLING	ASYL		0		-1	-1
1	6	14	19	12	UNHEIL	ALPTRAUM		0		-1	-1
1	6	14	20	27	HINDERUNG	SIEGEL		0		-1	-1
1	6	14	21	16	FREUNDSCHAFT	GEFÄHRTE		0		-1	-1
1	6	14	22	13	URLAUB	AUSFALL	AUSZRIT	0		311290000000037	5270
1	6	14	23	18	KONFRONTATION	RACHE		0		-1	-1
1	6	14	24	24	VATER	VORBILD		0		-1	-1
1	6	14	25	19	MINIMUM	NOTWENDIGKEIT		0		-1	-1
1	6	14	26	9	INTENSIVSTATION	KRANKENHAUS	KRANKENHAUS	1		296059999999963	5207
1	6	14	27	6	LIMIT	MAXIMUM	ENDE	0		179459999999963	2265
1	6	14	28	7	VORBEREITUNG	VERÖFFENTLICHUNG		0		-1	-1
1	6	14	29	25	FRIEDEN	ALLIANZ		0		-1	-1
1	6	14	30	39	GESELLSCHAFT	EINHEIT		0		-1	-1
1	6	14	31	28	SCHLÄGER	KRIMINALITÄT		0		-1	-1
1	6	14	32	32	SCHLUSSFOLGERUNG	KONSEQUENZ		0		-1	-1
1	6	14	33	8	EXPERIMENT	UNTERSUCHUNG		0		-1	-1
1	6	14	34	34	NACHBARSCHAFT	HECKE		0		-1	-1
1	6	14	35	30	DIAKONIE	VERSORGUNG	KIRCHE	0		1891.5	3704
1	6	14	36	36	SÄUFER	WIRT	WIRT	1		274820000000019	3378
1	6	14	37	37	PARLAMENT	KANZLER	DEMOKRATIE	0		296040000000037	5580
1	6	14	38	15	LAMM	MITTAGESSEN		0		-1	-1
1	6	14	39	4	INFLATION	ENTWERTUNG		0		-1	-1
1	6	14	40	2	SOLO	MUSIKINSTRUMENT	INSTRUMENT	0		301909999999963	5463
1	7	15	1	38	GEGNER	WAFFENSTILLSTAND	FEIND	0		324640000000037	3892
1	7	15	2	27	KUNST	ARTIST		0		-1	-1
1	7	15	3	2	UNTERSCHRIFT	FORMULAR		0		-1	-1
1	7	15	4	24	AKTEUR	DRAMATIK	THEATHER	0		3606.5	5200
1	7	15	5	25	DRECK	VERUNREINIGUNG		0		-1	-1
1	7	15	6	39	DESSERT	HONIG	NACHTISCH	0		213190000000037	3968
1	7	15	7	10	ZOO	BÄR		0		-1	-1
1	7	15	8	14	REGIME	ZERSCHLAGUNG	NAZI	0		312370000000019	8983
1	7	15	9	22	STROH	WALDBRAND		0		-1	-1
1	7	15	10	35	GOTT	VEREHRUNG		0		-1	-1
1	7	15	11	11	SCHÄTZUNG	SPEKULATION		0		947129999999981	11258
1	7	15	12	40	BEARBEITUNG	HONORAR		0		-1	-1
1	7	15	13	28	BILD	FOTO		0		-1	-1
1	7	15	14	9	SUBKULTUR	UNTERGRUND	UNTERGRUPPE	0		295829999999981	7370
1	7	15	15	33	TAGEBUCH	BIOGRAPHIE	BIOGRAPHIE	1		6674.5	11313
1	7	15	16	26	POLIZEI	EINSATZ		0		-1	-1
1	7	15	17	21	AUSEINANDERSETZUNG	ÜBERLEGUNG	STREIT	0		5103.5	7083
1	7	15	18	17	KOOPERATION	MITHILFE		0		-1	-1
1	7	15	19	7	DONNER	BLITZ	BLITZ	1		221220000000019	3835
1	7	15	20	6	MANDANT	RECHT	RECHT	1		218529999999981	4023
1	7	15	21	37	BEFRAGUNG	MEHRHEIT		0		-1	-1
1	7	15	22	34	PATRIOTISMUS	EXTREMISMUS	SOZIALISMUS	0		3226	6224
1	7	15	23	19	ARBEITER	EINKOMMEN	GEHALT	0		219929999999981	4789
1	7	15	24	18	ERNÄHRUNG	EIWEIß		0		-1	-1
1	7	15	25	3	VORSTAND	LEITER		0		-1	-1
1	7	15	26	30	ERDBALL	WELTKARTE		0		-1	-1
1	7	15	27	12	TECHNIKER	INGENIEUR		0		-1	-1
1	7	15	28	13	WANDEL	ZWISCHENZEIT	ÄNDERUNG	0		2666.5	6970
1	7	15	29	29	INTERVENTION	STREIT	UNTERBRCHUNG	0		296020000000019	7538
1	7	15	30	31	ERMITTLUNG	SCHULD		0		-1	-1
1	7	15	31	15	TRITT	SOHLE		0		-1	-1
1	7	15	32	16	SONNE	GRAD		0		-1	-1
1	7	15	33	32	FORMEL	BERECHNUNG		0		-1	-1
1	7	15	34	23	OPPOSITION	VERWEIGERUNG	GEGNER	0		4973	8948
1	7	15	35	8	GELIEBTE	GEHEIMNIS		0		-1	-1
1	7	15	36	1	PYRAMIDE	ARCHITEKTUR	ARCHITEKTUR	1		209279999999981	6279
1	7	15	37	5	STÜTZE	BEGLEITER		0		-1	-1
1	7	15	38	36	INFORMATIK	PROGRAMMIERUNG		0		-1	-1
1	7	15	39	4	BRILLE	KRAWATTE		0		-1	-1
1	7	15	40	20	REGENBOGEN	FARBE		0		-1	-1
1	8	16	1	40	VIRUS	ERREGER		0		-1	-1
1	8	16	2	13	JOURNALIST	PRESSEFREIHEIT	ZEITUNG	0		292280000000075	6940
1	8	16	3	26	PUBLIKUM	ZUSCHAUER		0		-1	-1
1	8	16	4	24	MODE	HOSE		0		-1	-1
1	8	16	5	17	JUSTIZ	GLAUBWÜRDIGKEIT		0		-1	-1
1	8	16	6	14	KOCH	OFEN		0		-1	-1
1	8	16	7	31	EXEKUTION	ERSCHIEßUNG	ERSCHIESSEN	0		206509999999963	5289
1	8	16	8	9	SCHNITT	FILM		0		-1	-1
1	8	16	9	38	PRIESTER	KATHEDRALE		0		-1	-1
1	8	16	10	29	GERICHT	VERHANDLUNG		0		-1	-1
1	8	16	11	37	MÖRDER	SÜNDE	KRIMINALITÄT	0		6821.5	11157
1	8	16	12	20	ANLAGE	RENDITE		0		-1	-1
1	8	16	13	28	BOOT	MATROSE		0		-1	-1
1	8	16	14	19	AFFÄRE	PARTNERSCHAFT		0		-1	-1
1	8	16	15	10	FLÄCHE	ZENTRUM		0		-1	-1
1	8	16	16	33	VERGÜTUNG	GELD		0		-1	-1
1	8	16	17	34	STUDENT	KLAUSUR		0		-1	-1
1	8	16	18	11	PHASE	STADIUM		0		-1	-1
1	8	16	19	23	BOSS	HEMD		0		-1	-1
1	8	16	20	1	BEHÖRDE	KÜNDIGUNG		0		-1	-1
1	8	16	21	12	KAPITALISMUS	KOMMUNISMUS	SOZIALISMUS	0		379280000000075	8822
1	8	16	22	16	BIRKE	LAUB	BAUM	0		331109999999963	4626
1	8	16	23	6	BEVÖLKERUNG	MASSE		0		-1	-1
1	8	16	24	30	AUSKUNFT	PROPAGANDA		0		-1	-1
1	8	16	25	35	FREUDE	LUST		0		-1	-1
1	8	16	26	39	FLIRT	ROMANTIK		0		-1	-1
1	8	16	27	27	ROUTE	HEIMWEG		0		-1	-1
1	8	16	28	32	BAUER	FARM		0		-1	-1
1	8	16	29	15	VISUM	TOURISMUS	URLAUB	0		409790000000037	6195
1	8	16	30	25	CHARAKTER	OFFENHEIT		0		-1	-1
1	8	16	31	3	SEE	WASSER		0		-1	-1
1	8	16	32	18	ASSISTENT	PROFESSION		0		-1	-1
1	8	16	33	7	KOMMENTAR	PRESSE		0		-1	-1
1	8	16	34	4	UNRECHT	BENACHTEILIGUNG		0		-1	-1
1	8	16	35	5	NATION	EINIGKEIT		0		-1	-1
1	8	16	36	36	BOMBE	TERRORIST	TERROR	0		206530000000075	3918
1	8	16	37	22	DIREKTION	BESCHLUSS		0		-1	-1
1	8	16	38	8	BEFUGNIS	ERMÄCHTIGUNG		0		-1	-1
1	8	16	39	2	GEFAHR	HAI		0		-1	-1
1	8	16	40	21	RANG	HIERARCHIE		0		-1	-1
								17
