## Supplementary material for "Vast amounts of encoded items nullify but do not reverse the effect of sleep on declarative memory": Dataset: PAL_2_1_2.xlsx

### Sheet: Sheet1
VP_Nr	Block	VersioN	counter	pair_code	cue	correct_answer	answer		accuracy	reactiontime1	reactiontime2
2	1	16	1	22	DIREKTION	BESCHLUSS		0		-1	-1
2	1	16	2	25	CHARAKTER	OFFENHEIT		0		-1	-1
2	1	16	3	10	FLÄCHE	ZENTRUM	MITTELPUNKT	0		5612	10180
2	1	16	4	9	SCHNITT	FILM	MESSRE	0		2008	2889
2	1	16	5	7	KOMMENTAR	PRESSE		0		-1	-1
2	1	16	6	28	BOOT	MATROSE	SEGEL	0		7900	8844
2	1	16	7	33	VERGÜTUNG	GELD	LOHN	0		196710000000001	3503
2	1	16	8	32	BAUER	FARM	LANDWIRTSCHAFT	0		7622.2	10679
2	1	16	9	11	PHASE	STADIUM		0		-1	-1
2	1	16	10	35	FREUDE	LUST	ERREGUNG	0		491689999999999	6602
2	1	16	11	16	BIRKE	LAUB	LAUB	1		146310000000001	2652
2	1	16	12	5	NATION	EINIGKEIT	GRENZE	0		16120.1	19388
2	1	16	13	39	FLIRT	ROMANTIK	GELEGENHEIT	0		894139999999999	10700
2	1	16	14	12	KAPITALISMUS	KOMMUNISMUS	KONSUM	0		652710000000001	9871
2	1	16	15	8	BEFUGNIS	ERMÄCHTIGUNG	ERLAUBNIS	0		1704	3808
2	1	16	16	14	KOCH	OFEN	OFEN	1		4447	5655
2	1	16	17	30	AUSKUNFT	PROPAGANDA	RAT	0		215339999999999	4263
2	1	16	18	26	PUBLIKUM	ZUSCHAUER	ZUSCHAUER	1		2743	5279
2	1	16	19	3	SEE	WASSER	STRAND	0		3264	4544
2	1	16	20	37	MÖRDER	SÜNDE	SCHULD	0		261779999999999	15719
2	1	16	21	20	ANLAGE	RENDITE	KAPITAL	0		598310000000001	7335
2	1	16	22	21	RANG	HIERARCHIE		0		-1	-1
2	1	16	23	40	VIRUS	ERREGER	KRANKHEIT	0		2455	5128
2	1	16	24	27	ROUTE	HEIMWEG	HEIMWEG	1		2079	3239
2	1	16	25	34	STUDENT	KLAUSUR	KLAUSUR	1		258310000000001	3743
2	1	16	26	1	BEHÖRDE	KÜNDIGUNG		0		-1	-1
2	1	16	27	18	ASSISTENT	PROFESSION		0		-1	-1
2	1	16	28	13	JOURNALIST	PRESSEFREIHEIT	NOTIZ	0		6247	7641
2	1	16	29	31	EXEKUTION	ERSCHIEßUNG	AUSÜBUNG	0		438209999999998	7270
2	1	16	30	19	AFFÄRE	PARTNERSCHAFT	GELEGENHEIT	0		395120000000001	12783
2	1	16	31	23	BOSS	FRAGE		0		-1	-1
2	1	16	32	15	VISUM	TOURISMUS	ANTRAG	0		386309999999998	5255
2	1	16	33	38	PRIESTER	KATHEDRALE	KATHEDRALE	1		163909999999998	3503
2	1	16	34	24	MODE	HOSE	HOSE	1		194320000000001	6631
2	1	16	35	29	GERICHT	VERHANDLUNG		0		-1	-1
2	1	16	36	4	UNRECHT	BENACHTEILIGUNG		0		-1	-1
2	1	16	37	6	BEVÖLKERUNG	MASSE		0		-1	-1
2	1	16	38	36	BOMBE	TERRORIST	TERRORIST	1		155929999999999	4079
2	1	16	39	17	JUSTIZ	GLAUBWÜRDIGKEIT		0		-1	-1
2	1	16	40	2	GEFAHR	HAI	SCHLANGE	0		423920000000001	7415
2	2	1	1	33	RÜSTUNG	ANGRIFF	ANGRIFF	1		368819999999995	5048
2	2	1	2	22	LÖSUNG	PROBLEM	PROBLEM	1		199130000000005	4119
2	2	1	3	18	TRINKSPRUCH	SPRICHWORT		0		984730000000005	20001
2	2	1	4	26	SKLAVE	KÖNIG	KÖNIG	1		198910000000009	3885
2	2	1	5	12	NUTZEN	KOSTEN	KOSTEN	1		158330000000005	3263
2	2	1	6	15	BECHER	KAFFEE	WASSER	0		252730000000005	6655
2	2	1	7	5	BERUF	ANERKENNUNG	LOHN	0		240730000000005	3520
2	2	1	8	35	FIGUR	BRETT	STRICH	0		345430000000005	5022
2	2	1	9	34	EMPFEHLUNG	RAT	RAT	1		155930000000005	2206
2	2	1	10	20	INFORMATION	INHALT		0		-1	-1
2	2	1	11	1	PELZ	FUCHS	FUCHS	1		162980000000005	2702
2	2	1	12	31	NÄSSE	GEWITTER	REGEN	0		136710000000009	5279
2	2	1	13	7	ZEITUNG	DRUCK		0		773119999999995	8776
2	2	1	14	4	STURM	WINDHAUCH	WINDSCHAUER	0		611010000000009	20001
2	2	1	15	21	DEMOKRATIE	SYSTEM	EINIGKEIT	0		378810000000009	6652
2	2	1	16	38	FÄHIGKEIT	VERANLAGUNG	NEIGUNG	0		916730000000005	18878
2	2	1	17	19	ERDE	STEIN	STEIN	1		172030000000005	3208
2	2	1	18	37	ANEKDOTE	WITZ	GESCHICHTE	0		163139999999991	3350
2	2	1	19	27	GRUNDRECHT	VERFASSUNG	VERFASSUNG	1		14544.3	16392
2	2	1	20	25	SPASS	FEIER	TRAUER	0		611130000000005	12386
2	2	1	21	16	VOGEL	KATZE		0		683630000000005	13485
2	2	1	22	14	STERN	WEIHNACHTEN	MOND	0		821430000000005	9219
2	2	1	23	36	RÜCKSCHRITT	VERGANGENHEIT		0		-1	-1
2	2	1	24	3	STILLE	EINSAMKEIT	RUHE	0		203230000000005	2784
2	2	1	25	40	PUPPE	KIND	KIND	1		142330000000005	2063
2	2	1	26	10	ABSPRACHE	VERTRAG		0		-1	-1
2	2	1	27	28	URHEBER	KAUSALITÄT	AUTOR	0		439930000000005	9535
2	2	1	28	11	GEHIRN	BEWUSSTSEIN		0		-1	-1
2	2	1	29	17	STAUB	SAUBERKEIT	REINHEIT	0		333510000000009	6199
2	2	1	30	13	KUGEL	QUADRAT	RECHTECK	0		120711000000001	14887
2	2	1	31	2	MASCHINE	APPARAT	FIRMA	0		899919999999995	11799
2	2	1	32	39	SCHAMGEFÜHL	KÖRPER	KÖRPER	1		981639999999991	11144
2	2	1	33	9	FORM	KREIS	STERN	0		726339999999991	8425
2	2	1	34	29	MANGEL	VERZICHT	VERZICHT	1		911039999999991	11270
2	2	1	35	6	CHAOS	STRUKTUR	ORDNUNG	0		217519999999995	4399
2	2	1	36	8	BARGELD	WERT	LOHN	0		426280000000005	5135
2	2	1	37	30	BEGRIFF	BEDEUTUNG		0		-1	-1
2	2	1	38	23	SÄNGER	KÜNSTLER	ARTIST	0		471119999999995	6175
2	2	1	39	24	BEDÜRFNIS	WERBUNG		0		-1	-1
2	2	1	40	32	EINGEBUNG	IDEE	IDEE	1		192530000000005	2517
2	3	2	1	36	AUSWERTUNG	ERGEBNIS	TEST	0		916429999999981	10468
2	3	2	2	30	SPRACHE	AKUSTIK	WORT	0		3975.5	6743
2	3	2	3	3	VERLUST	ABNAHME	WERT	0		520739999999991	6274
2	3	2	4	40	POSTKUTSCHE	PFERD	PFERD	1		149229999999981	3716
2	3	2	5	25	DISZIPLIN	GEHORSAM	EHRGEIZ	0		13703.5	16951
2	3	2	6	21	ANSTAND	SITTE	MORAL	0		4991.5	7119
2	3	2	7	17	VERSCHLEIERUNG	KOPFTUCH	GEHEIMNIS	0		3175.5	4567
2	3	2	8	26	FRAGE	EINWAND	ANTWORT	0		1519.5	5472
2	3	2	9	20	BEGRÜSSUNG	FREUNDLICHKEIT	UMARMUNG	0		266970000000019	4329
2	3	2	10	23	BUNGALOW	SIEDLUNG	SIEDLUNG	1		189170000000019	3389
2	3	2	11	39	FASS	KELLER	BODEN	0		3142.5	9679
2	3	2	12	12	KOMÖDIE	DRAMA	DRAMA	1		115829999999981	2129
2	3	2	13	38	NEFFE	GROSSMUTTER		0		-1	-1
2	3	2	14	28	UHR	KIRCHE	KIRCHE	1		6334.5	7619
2	3	2	15	8	BERG	HÜTTE	SEE	0		320039999999991	3699
2	3	2	16	15	SEEGANG	DAMPFER	WELLE	0		5348.5	11439
2	3	2	17	2	MALER	PIANIST	PIANIST	1		304439999999991	5209
2	3	2	18	14	HAUT	BLUT	BLUT	1		185089999999991	2889
2	3	2	19	1	BLICK	PERSPEKTIVE		0		-1	-1
2	3	2	20	35	ANFORDERUNG	SCHWIERIGKEIT		0		-1	-1
2	3	2	21	37	DÄMMERUNG	MORGENGRAUEN	MORGEN	0		300439999999991	11129
2	3	2	22	33	ERLÖSUNG	HIMMELREICH	AUFERSTEHUNG	0		989029999999981	12979
2	3	2	23	13	TIER	FROSCH	FROSCH	1		1950.5	3350
2	3	2	24	16	KRITERIUM	AUSWAHL	AUSSCHLUSS	0		276370000000019	5208
2	3	2	25	34	PRÜFUNG	MISSERFOLG	VERSAGEN	0		407029999999981	8542
2	3	2	26	6	ZUWACHS	FORTSCHRITT		0		-1	-1
2	3	2	27	10	ILLUSION	WAHRNEHMUNG	GESPENST	0		6111.5	8047
2	3	2	28	27	SCHICKSAL	IRONIE	GLÜCK	0		975379999999981	14607
2	3	2	29	32	TRAUM	WIRKLICHKEIT		0		-1	-1
2	3	2	30	22	MACHT	HERRSCHER		0		-1	-1
2	3	2	31	29	TAL	WIESE	SEE	0		3903.5	4472
2	3	2	32	18	SCHMETTERLING	BLÜTE	WEIN	0		105807000000002	11174
2	3	2	33	5	FREUND	VERTRAUEN	GEFÄHRTE	0		399889999999991	5984
2	3	2	34	24	GNADE	BARMHERZIGKEIT		0		-1	-1
2	3	2	35	11	EHE	VERLOBUNG	PARTNER	0		441470000000019	6584
2	3	2	36	9	GESPENST	ERSCHEINUNG	ILLUSION	0		350039999999991	13606
2	3	2	37	19	GEISEL	GEFANGENER	HOSTAGE	0		11473.5	13352
2	3	2	38	4	KRITIK	ZWEIFEL		0		-1	-1
2	3	2	39	7	GRAS	VIEH	KUH	0		14463.5	15007
2	3	2	40	31	HÄRTE	KRAFT		0		9543.5	11748
2	4	3	1	8	MEINEID	EHRENHAFTIGKEIT		0		469639999999991	10599
2	4	3	2	4	STUHL	SESSEL	HOLZ	0		600160000000009	7113
2	4	3	3	2	VULKAN	EXPLOSION	AUSBRUCH	0		132739999999991	3206
2	4	3	4	30	TAT	ABSICHT	HANDLUNG	0		903260000000009	10600
2	4	3	5	39	GESCHREI	PANIK	LÄRM	0		207939999999991	2863
2	4	3	6	21	STOLZ	RUHM	EHRE	0		409560000000009	5063
2	4	3	7	17	GEIST	FLASCHE	ERSCHEINUNG	0		1373.5	3927
2	4	3	8	40	PLAN	GROSSSTADT	HANDLUNG	0		487970000000019	6367
2	4	3	9	32	CHANCE	BEGEGNUNG		0		-1	-1
2	4	3	10	26	BEWEIS	TATSACHE		0		-1	-1
2	4	3	11	38	DEFINITION	KONZEPT		0		-1	-1
2	4	3	12	19	GESUNDHEIT	IMPFUNG	KRANKENHAUS	0		629239999999991	9420
2	4	3	13	24	RICHTER	GERECHTIGKEIT	URTEIL	0		542360000000009	7362
2	4	3	14	28	SEGEN	SCHÖPFER	GOTT	0		594060000000009	6788
2	4	3	15	20	LARVE	RAUPE	RAUPE	1		334360000000009	4311
2	4	3	16	37	WOLLE	KLEIDUNG	STOFF	0		255960000000009	11767
2	4	3	17	18	GEDÄCHTNIS	ELEFANT	HIRN	0		262339999999991	3335
2	4	3	18	3	TÄUSCHUNG	ECHTHEIT	ILLUSION	0		648570000000019	8543
2	4	3	19	34	ERDGESCHOSS	DACHBODEN	DACHGESCHOSS	0		158360000000009	7271
2	4	3	20	11	APFEL	PFIRSICH	BANANE	0		546360000000009	9279
2	4	3	21	36	JUNGE	MÄDCHEN	MÄDCHEN	1		165560000000009	2999
2	4	3	22	1	GIFT	MORD	MÖRDER	0		161539999999991	4215
2	4	3	23	9	ANSICHT	MEINUNG	PROFIL	0		102262999999998	12663
2	4	3	24	15	PAPIER	BRIEF		0		-1	-1
2	4	3	25	13	HELDENMUT	TAPFERKEIT		0		-1	-1
2	4	3	26	6	BESITZ	ANTEIL		0		-1	-1
2	4	3	27	5	INDUSTRIE	BRANCHE	METALL	0		487779999999981	6127
2	4	3	28	35	PROFIL	PHOTOGRAPHIE	GESICHT	0		117421000000001	17834
2	4	3	29	16	GEBÄUDE	HOTEL	HOCHHAUS	0		318420000000019	5012
2	4	3	30	25	ZWIELICHT	UNTERWELT	UNTERWELT	1		555960000000009	13655
2	4	3	31	22	ZEIT	URSPRUNG		0		-1	-1
2	4	3	32	27	ALKOHOL	OPIUM		0		-1	-1
2	4	3	33	23	ARMUT	ELEND	UNGLÜCK	0		572070000000019	7680
2	4	3	34	14	FORDERUNG	GEHALT		0		-1	-1
2	4	3	35	7	NORM	MORAL		0		-1	-1
2	4	3	36	31	VERGLEICH	GLEICHNIS		0		-1	-1
2	4	3	37	33	AUTO	PRESTIGE	FAHRT	0		106556000000001	13504
2	4	3	38	10	LEIDENSCHAFT	KUSS		0		-1	-1
2	4	3	39	12	DAMPF	LOKOMOTIVE	LOKOMOTIVE	1		251989999999991	6572
2	4	3	40	29	PUDDING	SÜSSIGKEITEN		0		-1	-1
2	5	4	1	12	THEORIE	AUSNAHME	TAT	0		5351.5	6277
2	5	4	2	18	BESESSENHEIT	TEUFEL	OBSESSION	0		207979999999981	3461
2	5	4	3	30	MUSIKER	AKKORDEON	KÜNSTLER	0		394170000000019	5939
2	5	4	4	11	AUFGABE	ERLEDIGUNG	TEST	0		974979999999981	10461
2	5	4	5	20	ANDEUTUNG	VERDACHT	HINWEIS	0		247959999999963	3407
2	5	4	6	1	GRUPPE	VERSAMMLUNG		0		-1	-1
2	5	4	7	39	GESCHICHTE	ENTWICKLUNG		0		-1	-1
2	5	4	8	13	NAGEL	METALL	METALL	1		264759999999963	6271
2	5	4	9	25	BETTLER	UNGLÜCK		0		-1	-1
2	5	4	10	17	KLIPPE	ABGRUND	MEER	0		676759999999963	8047
2	5	4	11	21	DIAMANT	GOLD		0		-1	-1
2	5	4	12	24	LABYRINTH	SUCHE	AUSGANG	0		406370000000019	8855
2	5	4	13	34	SCHLEMMER	LECKERBISSEN	ESSER	0		651179999999981	9159
2	5	4	14	16	ERFORSCHUNG	PATENT		0		-1	-1
2	5	4	15	7	HIMMEL	FIRMAMENT		0		-1	-1
2	5	4	16	28	GÖTTIN	GEBET		0		-1	-1
2	5	4	17	23	GEDICHT	LIEBE	LYRIK	0		5041	7743
2	5	4	18	27	VERRAT	TREUE		0		-1	-1
2	5	4	19	3	SALAT	GARTEN	SCHNECKE	0		391179999999981	6160
2	5	4	20	32	DIENER	HALTUNG	HALTUNG	1		191159999999963	4231
2	5	4	21	26	DICKICHT	WALD		0		334190000000037	7208
2	5	4	22	6	STIRN	KINN	KINN	1		219179999999981	3071
2	5	4	23	15	MOOR	SUMPF	SUMPF	1		188190000000037	4071
2	5	4	24	9	LAUNE	HUMOR	LACHEN	0		114797999999998	13876
2	5	4	25	14	ERGÄNZUNG	ZUSATZ		0		-1	-1
2	5	4	26	33	BEGABUNG	VERERBUNG	TALENT	0		191959999999963	4908
2	5	4	27	4	ANGEBOT	MARKT	NACHFRAGE	0		193959999999963	3331
2	5	4	28	31	MERKMAL	DETAIL	DETAIL	1		2332	3735
2	5	4	29	2	SCHÜLER	DOZENT		0		-1	-1
2	5	4	30	19	BETRAG	WECHSEL	LOHN	0		248779999999981	7840
2	5	4	31	5	MÖNCH	NONNE	NONNE	1		293459999999963	6463
2	5	4	32	38	SAUERSTOFF	LUFT	LUFT	1		167090000000037	3380
2	5	4	33	37	ANGST	SCHLANGE	SCHLANGE	1		174390000000037	3500
2	5	4	34	36	POLIZIST	WACHE	RÄUBER	0		659979999999981	8378
2	5	4	35	29	ANFÜHRER	CHEF		0		-1	-1
2	5	4	36	35	FAHNE	EROBERUNG	NATION	0		267179999999981	4126
2	5	4	37	8	GLÜCK	ZUFALL		0		-1	-1
2	5	4	38	40	GENUSS	ZIGARRE		0		-1	-1
2	5	4	39	22	ZIMMER	ECKE		0		-1	-1
2	5	4	40	10	ZIEL	RICHTUNG	START	0		906370000000019	10319
2	6	5	1	20	RIESE	SCHRITT	SCHRITT	1		200490000000037	3236
2	6	5	2	6	GLAUBE	BIBEL	RELIGION	0		196790000000037	4288
2	6	5	3	39	VERLETZUNG	SCHORF	SCHORF	1		4800	6279
2	6	5	4	1	KRUG	BIER	BIER	1		152790000000037	2319
2	6	5	5	15	TROPEN	AMAZONAS	HITZE	0		280770000000019	3847
2	6	5	6	36	STRASSE	TEER		0		-1	-1
2	6	5	7	37	WEBER	KAMM		0		-1	-1
2	6	5	8	35	GETREIDE	DINKEL	GERSTE	0		281590000000037	10064
2	6	5	9	5	ORCHESTER	KONZERT	INSTRUMENT	0		1728	4568
2	6	5	10	38	FAHRZEUG	KETTE	KE	0		197194000000004	20001
2	6	5	11	25	SPORT	SCHWEISS		0		165900000000373	17070
2	6	5	12	2	GELENK	KEULE		0		-1	-1
2	6	5	13	7	AUFSTAND	REBELLION	REVOLUTION	0		444779999999981	11107
2	6	5	14	27	SCHAUSPIEL	BÜHNE	THEATER	0		193990000000037	3284
2	6	5	15	4	MAUER	BRÜSTUNG	ZAUN	0		180397999999998	18895
2	6	5	16	29	PINSEL	LEINWAND	FARBE	0		240790000000037	4520
2	6	5	17	3	BRÜCKE	SAN FRANCISCO		0		-1	-1
2	6	5	18	28	STIFT	KAPPE		0		-1	-1
2	6	5	19	31	AUFTRAG	ARBEIT		0		-1	-1
2	6	5	20	22	NATUR	PFLANZE		0		-1	-1
2	6	5	21	18	BAHNHOF	KIOSK	SCHIENE	0		212590000000037	5329
2	6	5	22	24	INFEKTION	SCHMERZEN	KRANKENHAUS	0		4854	10910
2	6	5	23	16	REISE	KONTINENT	AUTOBAHN	0		409590000000037	8664
2	6	5	24	34	EREIGNIS	FEST		0		-1	-1
2	6	5	25	19	SCHULE	HOLZ		0		-1	-1
2	6	5	26	10	INSTRUMENT	OBOE	MUSIKER	0		420320000000019	5894
2	6	5	27	33	REPTIL	ECHSE	ECHSE	1		2456	3595
2	6	5	28	11	MÖBEL	LEHNE	HOLZ	0		326790000000037	4852
2	6	5	29	26	FAHRRAD	PEDAL	PEDAL	1		2864	3857
2	6	5	30	14	ANGABE	ZEUGE		0		-1	-1
2	6	5	31	30	HEER	INFANTERIE	INFANTERIE	1		283979999999981	4928
2	6	5	32	32	FABRIK	PRODUKTION	INDUSTRIE	0		390390000000037	6008
2	6	5	33	17	SCHIFF	DOCK	MATROSE	0		438379999999981	7648
2	6	5	34	21	BÜNDNIS	PAKT		0		-1	-1
2	6	5	35	12	FLOCKEN	SCHNEE	SCHNEE	1		1526	2688
2	6	5	36	40	FLOTTE	DECK		0		-1	-1
2	6	5	37	23	ZÜGEL	WENDE	WENDE	1		627170000000019	7370
2	6	5	38	13	GESICHT	MASKE	PROFIL	0		441790000000037	7522
2	6	5	39	9	KAUFHAUS	SCHAUFENSTER	SCHAUFENSTER	1		244809999999963	6867
2	6	5	40	8	HEFT	NOTE	NOTE	1		1508	2470
2	7	6	1	34	MUSKEL	SEHNE	KRAFT	0		546809999999963	6772
2	7	6	2	6	DYNAMO	LICHT	LICHT	1		1582	3408
2	7	6	3	23	NÄHEN	KREUZSTICH	KREUZSTICH	1		205609999999963	4640
2	7	6	4	17	REVOLVER	KALIBER	PATRONE	0		2911	10887
2	7	6	5	2	WEIN	BLUME	TRAUBE	0		248809999999963	6704
2	7	6	6	16	NACHT	SCHEINWERFER	MOND	0		1864	3072
2	7	6	7	4	WINTER	UNFALL	SOMMER	0		648090000000037	7529
2	7	6	8	26	KÜCHE	EIMER		0		-1	-1
2	7	6	9	5	EISENBAHN	SCHIENE	SCHIENE	1		1628	4922
2	7	6	10	27	MUSEUM	ÄGYPTEN	ÄGYPTEN	1		2436	4876
2	7	6	11	1	UFER	DAMM	SEE	0		155959999999963	2888
2	7	6	12	28	BIBLIOTHEK	SIGNATUR	NOTIZ	0		271909999999963	4594
2	7	6	13	3	GEBIRGE	EDELWEISS	ENZYAN	0		257190000000037	18679
2	7	6	14	39	LABOR	PIPETTE	CHEMIE	0		520390000000037	6572
2	7	6	15	40	RADIO	STIMME	STIMME	1		241170000000019	3959
2	7	6	16	19	THEATER	REIHE	BÜHNE	0		5087	6103
2	7	6	17	11	SCHACH	TURM	TURM	1		1328	2768
2	7	6	18	14	HOCHZEIT	ALTAR	TAUBE	0		314990000000037	5496
2	7	6	19	18	KAMPF	SIEG	BOXEN	0		196009999999963	3360
2	7	6	20	31	ORKAN	WIRBEL	WIND	0		1327	5088
2	7	6	21	25	AQUARELL	GALERIE	WASSER	0		502209999999963	6062
2	7	6	22	32	SCHMIED	HUFEISEN	HUFEISEN	1		146390000000037	3736
2	7	6	23	22	ENERGIE	ÖL	ÖL	1		2208	2752
2	7	6	24	20	RINGE	BAUM	GOLD	0		255109999999963	3855
2	7	6	25	9	HERD	FEUER	PFANNE	0		4928	6768
2	7	6	26	7	TONNE	REGEN	REGEN	1		288709999999963	4095
2	7	6	27	36	INSEKT	LIBELLE	KÄFER	0		241490000000037	3911
2	7	6	28	13	VERORDNUNG	BESCHEID	STRAFE	0		361179999999981	4591
2	7	6	29	8	FLUGZEUG	TOMATENSAFT	HIMMEL	0		420809999999963	5440
2	7	6	30	38	FISCH	SCHUPPEN	HAI	0		293520000000019	3951
2	7	6	31	24	SPIELZEUG	PLASTIK	KIND	0		4783	5572
2	7	6	32	21	ARZT	PRAXIS	STETHOSKOP	0		349809999999963	7330
2	7	6	33	15	GEFÄNGNIS	VERGEHEN	BUSSE	0		179890000000037	8788
2	7	6	34	37	STRAUSS	TULPEN	TULPEN	1		653009999999963	8634
2	7	6	35	35	KÜSTE	DÜNE	OZEAN	0		180009999999963	7176
2	7	6	36	30	BUCH	SCHRIFTSTELLER	AUTOR	0		2621	5659
2	7	6	37	10	TANNE	RINDE	WALD	0		577209999999963	6769
2	7	6	38	12	ZEUS	HADES	HADES	1		191409999999963	3170
2	7	6	39	33	LADEN	REKLAME		0		-1	-1
2	7	6	40	29	GRILLEN	SOMMER	SOMMER	1		160690000000037	3031
2	8	7	1	9	STEUER	UNTERSCHLAGUNG	ERKLÄRUNG	0		444419999999925	6524
2	8	7	2	39	ÄRGER	FEINDSELIGKEIT		0		-1	-1
2	8	7	3	7	BOTSCHAFTER	NATIONALITÄT	NATIONALITÄT	1		342809999999963	7764
2	8	7	4	17	VERSCHIEDENHEIT	GEGENTEIL	DIVERSITÄT	0		491919999999925	7791
2	8	7	5	8	FIEBER	ERSCHÖPFUNG	ERSCHÖPFUNG	1		387540000000037	11604
2	8	7	6	3	AUSBILDUNG	ZUKUNFT	BERUF	0		221819999999925	6122
2	8	7	7	19	UMWELT	GEFÄHRDUNG	SCHÄDIGUNG	0		305519999999925	7359
2	8	7	8	5	ZITRONE	ERDBEERE	ERDBEERE	1		961190000000037	12407
2	8	7	9	6	HEKTAR	ZAUN	ZAUN	1		205109999999963	3695
2	8	7	10	4	WEISE	ART	ALT	0		3804.5	7287
2	8	7	11	15	SCHLAMM	HÜRDE	MOOR	0		144391999999993	15394
2	8	7	12	32	ZERSTÖRUNG	AUSROTTUNG	ANGST	0		541180000000075	6596
2	8	7	13	28	ENTFÜHRUNG	AUSBEUTE	GEISEL	0		355130000000075	5052
2	8	7	14	29	ALGEBRA	FUNKTION	FUNKTION	1		229009999999963	4698
2	8	7	15	12	WHISKY	DUDELSACK	SCHOTTLAND	0		279519999999925	5871
2	8	7	16	18	STANGE	STOSS	EISEN	0		251130000000075	3528
2	8	7	17	16	FUSSKNÖCHEL	ARM	GESICHT	0		435469999999925	10230
2	8	7	18	34	EMANZIPATION	GLEICHSTELLUNG	GLEICHSTELLUNG	1		155909999999963	8871
2	8	7	19	21	KRANKENWAGEN	NOTFALL	PATIENT	0		450330000000075	6536
2	8	7	20	37	MIKROSKOP	BAKTERIEN	BAKTERIEN	1		2482.5	4662
2	8	7	21	2	KAMMER	GEKLAPPER	BESEN	0		217509999999963	3106
2	8	7	22	40	ARGUMENT	ENTSCHEIDUNG		0		-1	-1
2	8	7	23	35	HAUSSCHUHE	PFEIFE	FELL	0		515419999999925	6386
2	8	7	24	38	ZAUBERER	ENTHÜLLUNG	TRICK	0		142330000000075	2607
2	8	7	25	13	ERFOLG	LEBENSLAUF	LOHN	0		286309999999963	6079
2	8	7	26	33	CHARME	HERZ	HERZ	1		542319999999925	7719
2	8	7	27	36	VERMITTLUNG	INTERVIEW	INTERVIEW	1		281519999999925	4495
2	8	7	28	1	HERZLICHKEIT	GEHÄSSIGKEIT	FREUNDSCHAFT	0		309669999999925	6936
2	8	7	29	25	METHODE	VERSUCH	TEST	0		379009999999963	4550
2	8	7	30	10	EIFERSUCHT	GRUND	GEDULD	0		624719999999925	7903
2	8	7	31	14	PROFESSOR	HOCHSCHULE	HOCHSCHULE	1		639119999999925	8543
2	8	7	32	30	DARBIETUNG	BEOBACHTUNG	VORSTELLUNG	0		404709999999963	6250
2	8	7	33	31	TODESKAMPF	LEBEN	LEBEN	1		7433	8236
2	8	7	34	23	SCHÄDEL	LEICHE	LEICHE	1		144540000000037	5095
2	8	7	35	26	ANTWORT	BEKENNTNIS	PROBLEM	0		264709999999963	5111
2	8	7	36	22	SCHLEIM	HAFER	SCHNECKE	0		2836.5	4194
2	8	7	37	20	TINTE	BLEISTIFT	BLEISTIFT	1		205230000000075	4084
2	8	7	38	11	ÜBERBLICK	STANDPUNKT	GIPFEL	0		781519999999925	9215
2	8	7	39	27	LAWINE	FELSBLOCK	FELSEN	0		264669999999925	3855
2	8	7	40	24	DOKTOR	KLINIK	PATIENT	0		227119999999925	3599
								74
