## Supplementary material for "Vast amounts of encoded items nullify but do not reverse the effect of sleep on declarative memory": Dataset: PAL_2_1_3.xlsx

### Sheet: Sheet1
VP_Nr	Block	VersioN	counter	pair_code	cue	correct_answer	answer		accuracy	reactiontime1	reactiontime2
2	1	16	1	1	BEHÖRDE	KÜNDIGUNG		0		-1	-1
2	1	16	2	35	FREUDE	LUST	ERREGUNG	0		3599.7	6803
2	1	16	3	16	BIRKE	LAUB	LAUB	1		1860.5	2932
2	1	16	4	34	STUDENT	KLAUSUR	DOZENT	0		5391.7	7287
2	1	16	5	22	DIREKTION	BESCHLUSS	RICHTUNG	0		8239.7	9607
2	1	16	6	12	KAPITALISMUS	KOMMUNISMUS	KOMMERZ	0		5191.7	7631
2	1	16	7	38	PRIESTER	KATHEDRALE	KATHEDRALE	1		4184.7	6360
2	1	16	8	40	VIRUS	ERREGER		0		-1	-1
2	1	16	9	32	BAUER	FARM	LANDWIRTSCHAFT	0		4542.7	7880
2	1	16	10	26	PUBLIKUM	ZUSCHAUER	ZUSCHAUER	1		2366.5	4100
2	1	16	11	17	JUSTIZ	GLAUBWÜRDIGKEIT		0		-1	-1
2	1	16	12	28	BOOT	MATROSE		0		-1	-1
2	1	16	13	39	FLIRT	ROMANTIK	GELEGENHEIT	0		4855.5	7439
2	1	16	14	21	RANG	HIERARCHIE	PODEST	0		2503.5	4047
2	1	16	15	3	SEE	WASSER	WELLE	0		1847.5	3688
2	1	16	16	7	KOMMENTAR	PRESSE		0		-1	-1
2	1	16	17	2	GEFAHR	HAI		0		-1	-1
2	1	16	18	37	MÖRDER	SÜNDE	BUSSE	0		4561.5	6339
2	1	16	19	11	PHASE	STADIUM		0		-1	-1
2	1	16	20	6	BEVÖLKERUNG	MASSE		0		-1	-1
2	1	16	21	36	BOMBE	TERRORIST	TERRORIST	1		2367.5	4191
2	1	16	22	29	GERICHT	VERHANDLUNG		0		-1	-1
2	1	16	23	23	BOSS	FRAGE	NOTIZ	0		10511.5	11959
2	1	16	24	24	MODE	HOSE	HOSE	1		172670000000001	3831
2	1	16	25	30	AUSKUNFT	PROPAGANDA	INFORMATION	0		1543.5	3911
2	1	16	26	14	KOCH	OFEN	OFEN	1		3143.5	4399
2	1	16	27	18	ASSISTENT	PROFESSION	NOTIZ	0		364770000000001	9631
2	1	16	28	4	UNRECHT	BENACHTEILIGUNG		0		-1	-1
2	1	16	29	5	NATION	EINIGKEIT	GRENZE	0		666179999999999	8393
2	1	16	30	33	VERGÜTUNG	GELD	GELD	1		269570000000001	3575
2	1	16	31	31	EXEKUTION	ERSCHIEßUNG		0		-1	-1
2	1	16	32	9	SCHNITT	FILM	PFLASTR	0		500770000000001	7855
2	1	16	33	20	ANLAGE	RENDITE	PARK	0		413570000000001	5087
2	1	16	34	8	BEFUGNIS	ERMÄCHTIGUNG	VERBOT	0		210370000000001	7507
2	1	16	35	27	ROUTE	HEIMWEG	ZIEL	0		6667.5	7979
2	1	16	36	13	JOURNALIST	PRESSEFREIHEIT		0		-1	-1
2	1	16	37	19	AFFÄRE	PARTNERSCHAFT	GELEGENHEIT	0		219970000000001	3839
2	1	16	38	10	FLÄCHE	ZENTRUM	KUGEL	0		639170000000001	9983
2	1	16	39	15	VISUM	TOURISMUS		0		4551.5	9023
2	1	16	40	25	CHARAKTER	OFFENHEIT		0		-1	-1
2	2	1	1	7	ZEITUNG	DRUCK	ARTIKEL	0		284980000000005	4249
2	2	1	2	28	URHEBER	KAUSALITÄT	ERFINDER	0		212760000000009	3412
2	2	1	3	35	FIGUR	BRETT	STERN	0		437880000000005	5349
2	2	1	4	16	VOGEL	KATZE	BLUME	0		148460000000009	2596
2	2	1	5	10	ABSPRACHE	VERTRAG		0		-1	-1
2	2	1	6	37	ANEKDOTE	WITZ	GESCHICHTE	0		163169999999995	3215
2	2	1	7	6	CHAOS	STRUKTUR	ORDNUNG	0		167980000000005	5328
2	2	1	8	4	STURM	WINDHAUCH	WINDHAUCH	1		269469999999995	5470
2	2	1	9	14	STERN	WEIHNACHTEN	STRICH	0		650369999999995	9679
2	2	1	10	19	ERDE	STEIN	STEIN	1		219980000000005	3712
2	2	1	11	3	STILLE	EINSAMKEIT	RUHE	0		2556	3395
2	2	1	12	30	BEGRIFF	BEDEUTUNG		0		-1	-1
2	2	1	13	26	SKLAVE	KÖNIG	KÖNIG	1		124780000000005	2503
2	2	1	14	15	BECHER	KAFFEE	WEIN	0		378839999999991	6914
2	2	1	15	12	NUTZEN	KOSTEN	KOSTEN	1		196480000000005	3369
2	2	1	16	21	DEMOKRATIE	SYSTEM	NATION	0		409080000000005	7999
2	2	1	17	13	KUGEL	QUADRAT	RECHTECK	0		602680000000005	7879
2	2	1	18	18	TRINKSPRUCH	SPRICHWORT	WORTSPIEL	0		378680000000005	6089
2	2	1	19	29	MANGEL	VERZICHT	VERZICHT	1		804069999999995	9296
2	2	1	20	1	PELZ	FUCHS	FUCHS	1		163169999999995	2455
2	2	1	21	36	RÜCKSCHRITT	VERGANGENHEIT	KO	0		19655.7	20001
2	2	1	22	2	MASCHINE	APPARAT	INDUSTRIE	0		233000000000466	14637
2	2	1	23	32	EINGEBUNG	IDEE	IDEE	1		191969999999995	2442
2	2	1	24	40	PUPPE	KIND	KIND	1		138880000000005	2244
2	2	1	25	31	NÄSSE	GEWITTER	MANTEL	0		330780000000005	4895
2	2	1	26	22	LÖSUNG	PROBLEM	PROBLEM	1		163980000000005	4975
2	2	1	27	24	BEDÜRFNIS	WERBUNG		0		-1	-1
2	2	1	28	11	GEHIRN	BEWUSSTSEIN		0		-1	-1
2	2	1	29	33	RÜSTUNG	ANGRIFF	ANGRIFF	1		217130000000005	3879
2	2	1	30	20	INFORMATION	INHALT		0		-1	-1
2	2	1	31	23	SÄNGER	KÜNSTLER	MALER	0		2051.5	3071
2	2	1	32	27	GRUNDRECHT	VERFASSUNG	VERFASSUNG	1		14413.5	16239
2	2	1	33	38	FÄHIGKEIT	VERANLAGUNG	VERANLAGUNG	1		636769999999995	8711
2	2	1	34	39	SCHAMGEFÜHL	KÖRPER	KÖRPER	1		208769999999995	3343
2	2	1	35	9	FORM	KREIS	STERN	0		333569999999995	4523
2	2	1	36	5	BERUF	ANERKENNUNG	NEIGUNG	0		442080000000005	5436
2	2	1	37	34	EMPFEHLUNG	RAT	RAT	1		194380000000005	2487
2	2	1	38	8	BARGELD	WERT		0		-1	-1
2	2	1	39	17	STAUB	SAUBERKEIT	SAUBERKEIT	1		258069999999995	4852
2	2	1	40	25	SPASS	FEIER		0		-1	-1
2	3	2	1	6	ZUWACHS	FORTSCHRITT		0		-1	-1
2	3	2	2	5	FREUND	VERTRAUEN	GEFÄHRTE	0		662410000000009	8379
2	3	2	3	8	BERG	HÜTTE	SEE	0		261960000000009	5751
2	3	2	4	21	ANSTAND	SITTE	MORAL	0		183910000000009	2988
2	3	2	5	20	BEGRÜSSUNG	FREUNDLICHKEIT	VERABSCHIEDUNG	0		388960000000009	6243
2	3	2	6	1	BLICK	PERSPEKTIVE		0		-1	-1
2	3	2	7	35	ANFORDERUNG	SCHWIERIGKEIT	TALENT	0		2696	3956
2	3	2	8	4	KRITIK	ZWEIFEL		0		-1	-1
2	3	2	9	29	TAL	WIESE		0		2392	7792
2	3	2	10	37	DÄMMERUNG	MORGENGRAUEN	SONNENAUFGANG	0		233579999999981	7664
2	3	2	11	38	NEFFE	GROSSMUTTER	TANTE	0		258379999999981	3576
2	3	2	12	31	HÄRTE	KRAFT		0		-1	-1
2	3	2	13	27	SCHICKSAL	IRONIE		0		-1	-1
2	3	2	14	2	MALER	PIANIST	MUSIKER	0		461010000000009	6720
2	3	2	15	15	SEEGANG	DAMPFER	BOOT	0		3408	4312
2	3	2	16	39	FASS	KELLER	BODEN	0		246339999999991	3676
2	3	2	17	23	BUNGALOW	SIEDLUNG	SIEDLUNG	1		145879999999981	3635
2	3	2	18	13	TIER	FROSCH	FROSCH	1		1776	2816
2	3	2	19	14	HAUT	BLUT	BLUT	1		3528	4978
2	3	2	20	24	GNADE	BARMHERZIGKEIT	RECHT	0		2077	5439
2	3	2	21	19	GEISEL	GEFANGENER	GEFANGENER	1		331139999999991	7341
2	3	2	22	10	ILLUSION	WAHRNEHMUNG	GESPENST	0		392779999999981	7080
2	3	2	23	30	SPRACHE	AKUSTIK	WORT	0		217289999999991	4000
2	3	2	24	32	TRAUM	WIRKLICHKEIT		0		-1	-1
2	3	2	25	9	GESPENST	ERSCHEINUNG	ERSCHEINUNG	1		610379999999981	8496
2	3	2	26	36	AUSWERTUNG	ERGEBNIS	TEST	0		248779999999981	3292
2	3	2	27	12	KOMÖDIE	DRAMA	DRAMA	1		1656	2883
2	3	2	28	16	KRITERIUM	AUSWAHL	AUSWAHL	1		2911	4359
2	3	2	29	26	FRAGE	EINWAND	ANTWORT	0		1608	3928
2	3	2	30	18	SCHMETTERLING	BLÜTE	BLUME	0		252939999999991	8879
2	3	2	31	22	MACHT	HERRSCHER		0		-1	-1
2	3	2	32	11	EHE	VERLOBUNG		0		-1	-1
2	3	2	33	33	ERLÖSUNG	HIMMELREICH		0		-1	-1
2	3	2	34	34	PRÜFUNG	MISSERFOLG	VERSAGEN	0		385479999999981	5863
2	3	2	35	40	POSTKUTSCHE	PFERD	PFERD	1		172779999999981	2656
2	3	2	36	3	VERLUST	ABNAHME	GEWINN	0		4375	5439
2	3	2	37	25	DISZIPLIN	GEHORSAM		0		3224	20001
2	3	2	38	17	VERSCHLEIERUNG	KOPFTUCH	NEBEL	0		4006	5142
2	3	2	39	7	GRAS	VIEH	GRÜN	0		2864	5400
2	3	2	40	28	UHR	KIRCHE	KIRCHE	1		172779999999981	6008
2	4	3	1	38	DEFINITION	KONZEPT		0		-1	-1
2	4	3	2	15	PAPIER	BRIEF	FLIEGER	0		3381	6173
2	4	3	3	40	PLAN	GROSSSTADT	THEORIE	0		338389999999991	10488
2	4	3	4	30	TAT	ABSICHT	HANDLUNG	0		4640	6960
2	4	3	5	8	MEINEID	EHRENHAFTIGKEIT	GERICHT	0		263979999999981	3600
2	4	3	6	7	NORM	MORAL		0		-1	-1
2	4	3	7	37	WOLLE	KLEIDUNG	SCHAF	0		2459	4067
2	4	3	8	28	SEGEN	SCHÖPFER		0		-1	-1
2	4	3	9	29	PUDDING	SÜSSIGKEITEN	SCHOKOLADE	0		1864	3808
2	4	3	10	5	INDUSTRIE	BRANCHE	MASCHINE	0		239170000000019	6368
2	4	3	11	25	ZWIELICHT	UNTERWELT	UNTERWELT	1		563110000000009	7131
2	4	3	12	1	GIFT	MORD	MÖRDER	0		190479999999981	4563
2	4	3	13	36	JUNGE	MÄDCHEN	MÄDCHEN	1		125610000000009	2768
2	4	3	14	21	STOLZ	RUHM	VORURTEIL	0		153510000000009	7527
2	4	3	15	27	ALKOHOL	OPIUM	WEIN	0		2743	3671
2	4	3	16	2	VULKAN	EXPLOSION	AUSBRUCH	0		1608	3240
2	4	3	17	22	ZEIT	URSPRUNG	GELD	0		331210000000009	4318
2	4	3	18	31	VERGLEICH	GLEICHNIS		0		-1	-1
2	4	3	19	3	TÄUSCHUNG	ECHTHEIT		0		-1	-1
2	4	3	20	34	ERDGESCHOSS	DACHBODEN	DACHGESCHOSS	0		176889999999991	7335
2	4	3	21	14	FORDERUNG	GEHALT		0		-1	-1
2	4	3	22	4	STUHL	SESSEL	TISCH	0		2576	5188
2	4	3	23	35	PROFIL	PHOTOGRAPHIE	GESICHT	0		9131	11595
2	4	3	24	12	DAMPF	LOKOMOTIVE	LOKOMOTIVE	1		1943	7503
2	4	3	25	33	AUTO	PRESTIGE	FAHRT	0		619260000000009	8450
2	4	3	26	24	RICHTER	GERECHTIGKEIT	HENKER	0		156510000000009	2365
2	4	3	27	13	HELDENMUT	TAPFERKEIT		0		-1	-1
2	4	3	28	9	ANSICHT	MEINUNG	GESICHT	0		3623	11409
2	4	3	29	10	LEIDENSCHAFT	KUSS	ROMANTIK	0		502039999999991	6485
2	4	3	30	19	GESUNDHEIT	IMPFUNG	KRANKHEIT	0		4023	5919
2	4	3	31	11	APFEL	PFIRSICH	WURM	0		5872	6768
2	4	3	32	26	BEWEIS	TATSACHE	MORD	0		8168	12504
2	4	3	33	39	GESCHREI	PANIK	LÄRM	0		184589999999991	3384
2	4	3	34	20	LARVE	RAUPE	RAUPE	1		2151	6719
2	4	3	35	23	ARMUT	ELEND	REICHTUM	0		291210000000009	14238
2	4	3	36	6	BESITZ	ANTEIL	WERT	0		2780	3641
2	4	3	37	32	CHANCE	BEGEGNUNG	GLÜCK	0		275889999999991	4207
2	4	3	38	17	GEIST	FLASCHE	FLASCHE	1		347789999999991	5591
2	4	3	39	16	GEBÄUDE	HOTEL	HOCHHAUS	0		466320000000019	6391
2	4	3	40	18	GEDÄCHTNIS	ELEFANT	HIRN	0		2458	5751
2	5	4	1	21	DIAMANT	GOLD	RING	0		399570000000019	4972
2	5	4	2	2	SCHÜLER	DOZENT	DOZENT	1		2077.5	3383
2	5	4	3	4	ANGEBOT	MARKT	NACHFRAGE	0		219929999999981	3575
2	5	4	4	40	GENUSS	ZIGARRE	ESSEN	0		1673.5	2431
2	5	4	5	19	BETRAG	WECHSEL	WERT	0		1491	2583
2	5	4	6	18	BESESSENHEIT	TEUFEL	SUCHT	0		5350.5	7343
2	5	4	7	22	ZIMMER	ECKE	RAUM	0		186329999999981	2807
2	5	4	8	16	ERFORSCHUNG	PATENT		0		-1	-1
2	5	4	9	13	NAGEL	METALL	EISEN	0		113529999999981	5871
2	5	4	10	7	HIMMEL	FIRMAMENT	WOLKE	0		241090000000037	3743
2	5	4	11	24	LABYRINTH	SUCHE	ORIENTIERUNG	0		191909999999963	11127
2	5	4	12	1	GRUPPE	VERSAMMLUNG		0		-1	-1
2	5	4	13	29	ANFÜHRER	CHEF		0		-1	-1
2	5	4	14	26	DICKICHT	WALD	HECKE	0		170529999999981	3475
2	5	4	15	14	ERGÄNZUNG	ZUSATZ		0		-1	-1
2	5	4	16	28	GÖTTIN	GEBET		0		-1	-1
2	5	4	17	30	MUSIKER	AKKORDEON	INSTRUMENT	0		217529999999981	5521
2	5	4	18	27	VERRAT	TREUE	FEIND	0		104372999999998	11359
2	5	4	19	25	BETTLER	UNGLÜCK		0		-1	-1
2	5	4	20	36	POLIZIST	WACHE	GAUNER	0		7310.5	8263
2	5	4	21	9	LAUNE	HUMOR		0		-1	-1
2	5	4	22	33	BEGABUNG	VERERBUNG	TALENT	0		246329999999981	3623
2	5	4	23	37	ANGST	SCHLANGE	SCHLANGE	1		136729999999981	4095
2	5	4	24	34	SCHLEMMER	LECKERBISSEN	GENIESSER	0		291109999999963	5463
2	5	4	25	3	SALAT	GARTEN	SCHNECKE	0		463709999999963	6295
2	5	4	26	12	THEORIE	AUSNAHME	PRAXIS	0		1512	2983
2	5	4	27	6	STIRN	KINN	KINN	1		156709999999963	3743
2	5	4	28	39	GESCHICHTE	ENTWICKLUNG	ERZÄHLUNG	0		262329999999981	5041
2	5	4	29	8	GLÜCK	ZUFALL	GEWINN	0		688529999999981	7819
2	5	4	30	23	GEDICHT	LIEBE	LYRIK	0		169170000000019	3689
2	5	4	31	17	KLIPPE	ABGRUND	HANG	0		662209999999963	7239
2	5	4	32	35	FAHNE	EROBERUNG	NATION	0		703129999999981	8509
2	5	4	33	31	MERKMAL	DETAIL	DETAIL	1		263329999999981	4799
2	5	4	34	32	DIENER	HALTUNG	HALTUNG	1		249290000000037	4185
2	5	4	35	5	MÖNCH	NONNE	NONNE	1		345509999999963	8775
2	5	4	36	20	ANDEUTUNG	VERDACHT		0		-1	-1
2	5	4	37	10	ZIEL	RICHTUNG	WEG	0		170329999999981	2319
2	5	4	38	38	SAUERSTOFF	LUFT	LUFT	1		172709999999963	3095
2	5	4	39	15	MOOR	SUMPF	SUMPF	1		191840000000037	2989
2	5	4	40	11	AUFGABE	ERLEDIGUNG	TEST	0		224090000000037	3425
2	6	5	1	17	SCHIFF	DOCK	SEGEL	0		333440000000037	4566
2	6	5	2	20	RIESE	SCHRITT	SCHRITT	1		271929999999981	4339
2	6	5	3	11	MÖBEL	LEHNE	HOLZ	0		148429999999981	2548
2	6	5	4	9	KAUFHAUS	SCHAUFENSTER	SCHAUFENSTER	1		134520000000019	3815
2	6	5	5	34	EREIGNIS	FEST	EVENT	0		3087.5	4071
2	6	5	6	40	FLOTTE	DECK	MARINE	0		4327	6343
2	6	5	7	10	INSTRUMENT	OBOE	MUSIKER	0		269540000000037	5823
2	6	5	8	2	GELENK	KEULE	SCHEIBE	0		395140000000037	5367
2	6	5	9	8	HEFT	NOTE	NOTE	1		139940000000037	2295
2	6	5	10	28	STIFT	KAPPE	TINTE	0		113432999999998	12167
2	6	5	11	31	AUFTRAG	ARBEIT		0		-1	-1
2	6	5	12	19	SCHULE	HOLZ	LEHRER	0		358529999999981	5959
2	6	5	13	18	BAHNHOF	KIOSK	SCHIENE	0		369029999999981	9130
2	6	5	14	1	KRUG	BIER	WASSER	0		487940000000037	6559
2	6	5	15	29	PINSEL	LEINWAND	FARBE	0		466340000000037	5567
2	6	5	16	15	TROPEN	AMAZONAS	HITZE	0		250120000000019	3407
2	6	5	17	14	ANGABE	ZEUGE	SCHÄTZUNG	0		6904.5	10175
2	6	5	18	26	FAHRRAD	PEDAL	PEDAL	1		154340000000037	2863
2	6	5	19	38	FAHRZEUG	KETTE	KETTE	1		139540000000037	2729
2	6	5	20	16	REISE	KONTINENT	AUTOBAHN	0		256929999999981	4561
2	6	5	21	30	HEER	INFANTERIE	INFANTERIE	1		340740000000037	5637
2	6	5	22	39	VERLETZUNG	SCHORF	SCHORF	1		188929999999981	3121
2	6	5	23	6	GLAUBE	BIBEL	RELIGION	0		200740000000037	5067
2	6	5	24	36	STRASSE	TEER	WEG	0		316329999999981	4563
2	6	5	25	24	INFEKTION	SCHMERZEN	VIRUS	0		300640000000037	4399
2	6	5	26	35	GETREIDE	DINKEL	GERSTE	0		132729999999981	3385
2	6	5	27	32	FABRIK	PRODUKTION	MASCHINE	0		163129999999981	3501
2	6	5	28	21	BÜNDNIS	PAKT	BRUDER	0		497529999999981	6063
2	6	5	29	3	BRÜCKE	SAN FRANCISCO	FLUSS	0		312729999999981	3999
2	6	5	30	5	ORCHESTER	KONZERT	DIRIGENT	0		345529999999981	8335
2	6	5	31	37	WEBER	KAMM	STOFF	0		411229999999981	5864
2	6	5	32	13	GESICHT	MASKE	PROFIL	0		292579999999981	7591
2	6	5	33	12	FLOCKEN	SCHNEE	SCHNEE	1		144720000000019	2487
2	6	5	34	7	AUFSTAND	REBELLION	REVOLUTION	0		155929999999981	4075
2	6	5	35	25	SPORT	SCHWEISS	MEDAILLE	0		3947.5	5227
2	6	5	36	23	ZÜGEL	WENDE	WENDE	1		120740000000037	2151
2	6	5	37	33	REPTIL	ECHSE	ECHSE	1		159120000000019	3249
2	6	5	38	22	NATUR	PFLANZE	WALD	0		309040000000037	5139
2	6	5	39	4	MAUER	BRÜSTUNG	STEIN	0		184140000000037	3097
2	6	5	40	27	SCHAUSPIEL	BÜHNE	THEATER	0		122329999999981	2623
2	7	6	1	8	FLUGZEUG	TOMATENSAFT	HIMMEL	0		353540000000037	6159
2	7	6	2	6	DYNAMO	LICHT	LICHT	1		163140000000037	2655
2	7	6	3	32	SCHMIED	HUFEISEN	HUFEISEN	1		146340000000037	3270
2	7	6	4	34	MUSKEL	SEHNE	KNOCHEN	0		250459999999963	4661
2	7	6	5	5	EISENBAHN	SCHIENE	SCHIENE	1		169840000000037	3050
2	7	6	6	39	LABOR	PIPETTE	EXPERIMENT	0		345559999999963	5463
2	7	6	7	27	MUSEUM	ÄGYPTEN	KUNST	0		231940000000037	3863
2	7	6	8	23	NÄHEN	KREUZSTICH	KREUZSTICH	1		193559999999963	4823
2	7	6	9	1	UFER	DAMM	SEE	0		123159999999963	2295
2	7	6	10	30	BUCH	SCHRIFTSTELLER	SEITE	0		333429999999981	4711
2	7	6	11	4	WINTER	UNFALL	SOMMER	0		172740000000037	3335
2	7	6	12	14	HOCHZEIT	ALTAR	RING	0		3148.5	4335
2	7	6	13	9	HERD	FEUER	PFANNE	0		629370000000019	7719
2	7	6	14	35	KÜSTE	DÜNE	WELLE	0		231790000000037	6247
2	7	6	15	26	KÜCHE	EIMER	BAD	0		269559999999963	3143
2	7	6	16	25	AQUARELL	GALERIE	MUSEUM	0		236740000000037	4167
2	7	6	17	7	TONNE	REGEN	WASSER	0		158359999999963	2791
2	7	6	18	2	WEIN	BLUME	TRAUBE	0		2437.5	3551
2	7	6	19	33	LADEN	REKLAME	KUNDE	0		426359999999963	5447
2	7	6	20	15	GEFÄNGNIS	VERGEHEN	GITTER	0		170359999999963	3071
2	7	6	21	31	ORKAN	WIRBEL	WIRBEL	1		220759999999963	3959
2	7	6	22	17	REVOLVER	KALIBER	TROMMEL	0		231479999999981	4967
2	7	6	23	11	SCHACH	TURM	TURM	1		130359999999963	2134
2	7	6	24	24	SPIELZEUG	PLASTIK	KIND	0		203259999999963	2819
2	7	6	25	13	VERORDNUNG	BESCHEID	STRAFE	0		286059999999963	4349
2	7	6	26	20	RINGE	BAUM		0		-1	-1
2	7	6	27	16	NACHT	SCHEINWERFER	MOND	0		299429999999981	4520
2	7	6	28	22	ENERGIE	ÖL	ÖL	1		264140000000037	3377
2	7	6	29	19	THEATER	REIHE	BÜHNE	0		199140000000037	3079
2	7	6	30	37	STRAUSS	TULPEN	TULPEN	1		373559999999963	5891
2	7	6	31	28	BIBLIOTHEK	SIGNATUR	BUCH	0		546840000000037	14040
2	7	6	32	40	RADIO	STIMME	STIMME	1		142059999999963	3196
2	7	6	33	38	FISCH	SCHUPPEN	TEICH	0		442359999999963	5823
2	7	6	34	21	ARZT	PRAXIS	PATIENT	0		205470000000019	3783
2	7	6	35	10	TANNE	RINDE	ZAPFEN	0		184759999999963	11551
2	7	6	36	12	ZEUS	HADES	HADES	1		162309999999963	2607
2	7	6	37	36	INSEKT	LIBELLE	KÄFER	0		231940000000037	4455
2	7	6	38	18	KAMPF	SIEG	BOXEN	0		302440000000037	4416
2	7	6	39	3	GEBIRGE	EDELWEISS	TAL	0		359959999999963	5143
2	7	6	40	29	GRILLEN	SOMMER	SOMMER	1		131959999999963	3567
2	8	7	1	16	FUSSKNÖCHEL	ARM	STIRN	0		5237	11281
2	8	7	2	11	ÜBERBLICK	STANDPUNKT		0		-1	-1
2	8	7	3	17	VERSCHIEDENHEIT	GEGENTEIL	DIVERSITÄT	0		299109999999963	6218
2	8	7	4	23	SCHÄDEL	LEICHE	LEICHE	1		2221.5	3359
2	8	7	5	28	ENTFÜHRUNG	AUSBEUTE	GEISEL	0		212319999999925	4120
2	8	7	6	4	WEISE	ART	ALT	0		172680000000075	2369
2	8	7	7	19	UMWELT	GEFÄHRDUNG	NATUR	0		550869999999925	7092
2	8	7	8	40	ARGUMENT	ENTSCHEIDUNG	STREIT	0		161130000000075	2935
2	8	7	9	32	ZERSTÖRUNG	AUSROTTUNG	KRIEG	0		231069999999925	6040
2	8	7	10	37	MIKROSKOP	BAKTERIEN	BAKTERIE	1		155859999999963	3622
2	8	7	11	14	PROFESSOR	HOCHSCHULE	HOCHSCHULE	1		654959999999963	9406
2	8	7	12	2	KAMMER	GEKLAPPER	BESEN	0		195269999999925	2944
2	8	7	13	21	KRANKENWAGEN	NOTFALL	BLAULICHT	0		376759999999963	5687
2	8	7	14	5	ZITRONE	ERDBEERE	ERDBEERE	1		301659999999963	5504
2	8	7	15	7	BOTSCHAFTER	NATIONALITÄT	NATIONALITÄT	1		157719999999925	5234
2	8	7	16	8	FIEBER	ERSCHÖPFUNG	ERHOLUNG	0		212469999999925	16099
2	8	7	17	12	WHISKY	DUDELSACK	SCHOTTLAND	0		231209999999963	4448
2	8	7	18	38	ZAUBERER	ENTHÜLLUNG	TRICK	0		170359999999963	3095
2	8	7	19	18	STANGE	STOSS	METALL	0		201569999999925	3975
2	8	7	20	34	EMANZIPATION	GLEICHSTELLUNG	GLEICHBERECHTIGUNG	0		227040000000037	10418
2	8	7	21	30	DARBIETUNG	BEOBACHTUNG	VORSTELLUNG	0		196459999999963	4044
2	8	7	22	36	VERMITTLUNG	INTERVIEW	INTERVIEW	1		215559999999963	3887
2	8	7	23	10	EIFERSUCHT	GRUND	NEID	0		181230000000075	2791
2	8	7	24	31	TODESKAMPF	LEBEN	LEBEN	1		200619999999925	2844
2	8	7	25	22	SCHLEIM	HAFER	SCHNECKE	0		160280000000075	3946
2	8	7	26	27	LAWINE	FELSBLOCK	FELSEN	0		603959999999963	8591
2	8	7	27	13	ERFOLG	LEBENSLAUF	GELD	0		399369999999925	4591
2	8	7	28	6	HEKTAR	ZAUN	ZAUN	1		179969999999925	2708
2	8	7	29	35	HAUSSCHUHE	PFEIFE		0		-1	-1
2	8	7	30	3	AUSBILDUNG	ZUKUNFT	ZUKUNFT	1		246359999999963	4255
2	8	7	31	39	ÄRGER	FEINDSELIGKEIT	WUT	0		179969999999925	3247
2	8	7	32	1	HERZLICHKEIT	GEHÄSSIGKEIT	FREUNDLICHKEIT	0		172540000000037	3951
2	8	7	33	9	STEUER	UNTERSCHLAGUNG	SCHIFF	0		463959999999963	6087
2	8	7	34	33	CHARME	HERZ	HERZ	1		165180000000075	2455
2	8	7	35	24	DOKTOR	KLINIK	KRANKENHAUS	0		345519999999925	5375
2	8	7	36	20	TINTE	BLEISTIFT	BLEISTIFT	1		258069999999925	4375
2	8	7	37	15	SCHLAMM	HÜRDE	DRECK	0		376659999999963	4638
2	8	7	38	29	ALGEBRA	FUNKTION	FUNKTION	1		220759999999963	4239
2	8	7	39	26	ANTWORT	BEKENNTNIS	FRAGE	0		155609999999963	2631
2	8	7	40	25	METHODE	VERSUCH	TEST	0		176130000000075	2383
								77
