## Supplementary material for "Vast amounts of encoded items nullify but do not reverse the effect of sleep on declarative memory": Dataset: PAL_2_2_2.xlsx

### Sheet: Sheet1
VP_Nr	Block	VersioN	counter	pair_code	cue	correct_answer	answer		accuracy	reactiontime1	reactiontime2
2	1	8	1	14	LÜGE	WAHRHEIT	WAHRHEIT	1		1920.9	3673
2	1	8	2	17	THEMA	INTERESSE	MOTIV	0		2015.6	3243
2	1	8	3	35	LEICHTIGKEIT	SCHWERKRAFT	SCHWERGEWICHT	0		2842.3	5068
2	1	8	4	23	ÄRA	ZEITALTER	ZEITALTER	1		1430.4	3709
2	1	8	5	19	LERCHE	FRÖHLICHKEIT	GESANG	0		4335.6	5919
2	1	8	6	8	FAMILIE	MUTTER	MUTTER	1		1966.4	3129
2	1	8	7	6	DICHTER	ZITAT	POESIE	0		4069.6	5437
2	1	8	8	38	PFEFFER	BUTTER		0		10535.4	14583
2	1	8	9	24	SOZIALIST	PAROLE	KOMMUNIST	0		572760000000001	8615
2	1	8	10	36	LEERE	DUMPFHEIT		0		9781.5	20001
2	1	8	11	12	ABFALL	SCHMUTZ	EIMER	0		8832	9619
2	1	8	12	25	STIMMUNG	ATMOSPHÄRE		0		363960000000001	10527
2	1	8	13	18	BLASE	BAUCH	BAUCH	1		1519.5	2415
2	1	8	14	5	JUNGFRAU	SCHLEIER	STERNE	0		786260000000001	14583
2	1	8	15	39	RÄUBER	DIEBSTAHL	DIEBSTAHL	1		208760000000001	6249
2	1	8	16	20	FLEISCH	RAUBTIER	GRILLEN	0		551020000000001	7365
2	1	8	17	40	GESTALTUNG	LANDSCHAFT	LANDSCHAFT	1		257560000000001	4943
2	1	8	18	26	ADMIRAL	WAFFENRUHE	DECK	0		572089999999999	6959
2	1	8	19	1	WOHNUNG	HEIM		0		-1	-1
2	1	8	20	27	ERFAHRUNG	UNWISSENHEIT	REIFE	0		807160000000001	9143
2	1	8	21	28	SCHATTEN	EXISTENZ	MATERIE	0		9911.5	17330
2	1	8	22	37	FISCHER	MEER	BOOT	0		342839999999999	6508
2	1	8	23	16	PERSON	SCHADEN		0		-1	-1
2	1	8	24	13	BÜSTENHALTER	BUSEN	BUSEN	1		179379999999999	3052
2	1	8	25	9	BEMÜHUNGEN	ANSTRENGUNG	FLEISS	0		359960000000001	5159
2	1	8	26	10	IRRTUM	MISSVERSTÄNDNIS	FEHLER	0		139939999999999	3016
2	1	8	27	33	GETRÄNK	SCHAUM	NAHRUNG	0		321560000000001	7170
2	1	8	28	21	ERMÜDUNG	KREISLAUF	SCHLAF	0		155639999999999	3308
2	1	8	29	30	STRAND	VERGNÜGEN	SAND	0		170110000000001	2959
2	1	8	30	4	TRANSPORT	LAGER	LAGER	1		291160000000001	4143
2	1	8	31	7	FENSTER	BEWOHNER	TÜRE	0		257529999999999	3855
2	1	8	32	32	MÜNDIGKEIT	ABHÄNGIGKEIT	VORMUND	0		295329999999999	11420
2	1	8	33	2	GELEGENHEIT	LIEBSCHAFT	AFFÄRE	0		538659999999998	6959
2	1	8	34	3	GABEL	SOSSE	SOSSE	1		251359999999998	4220
2	1	8	35	29	SÄUGLING	WIEGE	BABY	0		334159999999998	7501
2	1	8	36	22	BEGINN	FOLGE	ENDE	0		191959999999998	5207
2	1	8	37	34	ENTSPANNUNG	BEDROHUNG	RUHE	0		409229999999999	5047
2	1	8	38	11	REIZ	REAKTION	HANDLUNG	0		674359999999998	8382
2	1	8	39	15	PLAKAT	HAMMER	PAPIER	0		638459999999998	7619
2	1	8	40	31	VERWALTUNG	GENEHMIGUNG	ERLA	0		546859999999998	20001
2	2	9	1	26	DUFT	GERUCH	NASE	0		400139999999991	4501
2	2	9	2	6	BÜRGSCHAFT	VOLLMACHT		0		-1	-1
2	2	9	3	14	VERANSTALTUNG	ÖFFENTLICHKEIT	EVENT	0		160769999999995	2863
2	2	9	4	22	TAKT	HARFE	HARVE	1		286060000000009	4735
2	2	9	5	7	SPRÜHREGEN	FLUSS		0		-1	-1
2	2	9	6	33	ÄHNLICHKEIT	WIEDERHOLUNG	GLEICHHEIT	0		172580000000005	5015
2	2	9	7	10	VORTRAG	REDNER	LEKTOR	0		201560000000009	10399
2	2	9	8	8	ANHÄNGER	MEISTER	TRAKTOR	0		683969999999995	8593
2	2	9	9	25	FINDIGKEIT	EINFALL		0		-1	-1
2	2	9	10	37	STUDIUM	WIRTSCHAFT	LEHRE	0		714169999999995	8567
2	2	9	11	31	ANREGUNG	BEISPIEL		0		-1	-1
2	2	9	12	1	INSTANZ	GESETZGEBUNG	GERICHT	0		293569999999995	4615
2	2	9	13	40	GESCHENK	UNDANK	GEBURTSTAG	0		725580000000005	10487
2	2	9	14	9	KOCHTOPF	BÜGELEISEN	DECKEL	0		236780000000005	4735
2	2	9	15	5	KAMERAD	OPFER	LOYALITÄT	0		466369999999995	7079
2	2	9	16	12	HALLE	TURNIER	TURNIER	1		5062.5	10815
2	2	9	17	23	TOTSCHLAG	BRUTALITÄT	BRUTALITÄT	1		219969999999995	5753
2	2	9	18	20	KUMMER	TRAURIGKEIT	SORGE	0		196560000000009	3853
2	2	9	19	24	GANGSTER	VERBRECHEN	GEWALT	0		125496000000001	13787
2	2	9	20	19	VERBRENNUNG	PROZESSION	HEXE	0		285980000000005	3779
2	2	9	21	27	STRICK	SCHLINGE	SCHLINGE	1		369580000000005	6271
2	2	9	22	32	GLETSCHER	POL	POL	1		303169999999995	4591
2	2	9	23	16	KRANKHEIT	SYMPTOM	ERHOLUNG	0		449669999999995	7887
2	2	9	24	39	ABRECHNUNG	BANKIER	BELEG	0		444180000000005	7857
2	2	9	25	29	RHEUMATISMUS	IMMUNITÄT	KNOCHEN	0		250980000000005	4165
2	2	9	26	3	GITTER	BESCHRÄNKUNG	GRENZE	0		258369999999995	7963
2	2	9	27	15	BÜCHEREI	VERLEIH	BUCH	0		178769999999995	4539
2	2	9	28	2	GEDULD	KONTROLLE	TUGEND	0		804769999999995	9087
2	2	9	29	30	ZUGEHÖRIGKEIT	GENERATION	NATION	0		379180000000005	8341
2	2	9	30	21	ORIENTIERUNG	AUSGANG	LABYRINTH	0		179380000000005	4225
2	2	9	31	13	SARG	GRAB	GRAB	1		127960000000009	2343
2	2	9	32	11	GESCHOSS	PFEIL	PFEIL	1		144769999999995	2559
2	2	9	33	35	AUFPRALL	FALL	FALL	1		167980000000005	2679
2	2	9	34	34	REGEL	KOMBINATION	AUSNAHME	0		598380000000005	7520
2	2	9	35	17	SONATE	KLAVIER	INSTRUMENT	0		374360000000009	11911
2	2	9	36	36	VERZIERUNG	PALAST	PALAST	1		288780000000005	4997
2	2	9	37	28	GEMÜT	HEITERKEIT	HEITER	0		212960000000009	3289
2	2	9	38	38	SEILTÄNZER	SCHWERPUNKT	NETZ	0		11055.7	11879
2	2	9	39	4	TÜR	SCHRANK		0		-1	-1
2	2	9	40	18	WELLE	FLUT	OZEAN	0		322380000000005	8783
2	3	10	1	19	DROGE	VERHEIMLICHUNG	SUCHT	0		763279999999981	8504
2	3	10	2	7	LOYALITÄT	BRUDER	BRUDER	1		208260000000009	11647
2	3	10	3	23	SCHNORCHEL	ATLANTIK	TAUCHEN	0		187189999999991	3832
2	3	10	4	3	LINIE	BUS	KREIS	0		352789999999991	7085
2	3	10	5	17	KÄFER	RUINE	AUTO	0		347389999999991	4879
2	3	10	6	35	VERLAUF	ENDUNG		0		-1	-1
2	3	10	7	40	PEITSCHE	MISSHANDLUNG	LEDER	0		499170000000019	5899
2	3	10	8	32	SCHIFFBRUCH	UNGLÜCKSFALL	INSEL	0		213989999999991	3620
2	3	10	9	20	SPIRALE	FRUCHTBARKEIT	VERHÜTUNG	0		645279999999981	8590
2	3	10	10	2	KAMERADSCHAFT	PARTNER	LOYALITÄT	0		543989999999991	7399
2	3	10	11	12	ZENTIMETER	METER	LÄNGE	0		979970000000019	10937
2	3	10	12	15	PATIENT	THERAPIE	AZRT	0		196370000000019	3221
2	3	10	13	33	OPERATION	KOMA	KRANKENHAUS	0		248779999999981	4687
2	3	10	14	37	NEUROSE	PSYCHOLOGIE	PSYCHOLOGIE	1		175179999999981	5063
2	3	10	15	22	LIEGE	VERANDA	TERASSE	0		399920000000019	9471
2	3	10	16	27	MONSTER	MUT	MUT	1		182389999999991	3072
2	3	10	17	36	GESCHLECHT	MANN	MANN	1		2604.5	3416
2	3	10	18	34	VERDROSSENHEIT	RESIGNATION	POLITIK	0		491970000000019	8871
2	3	10	19	4	FAHRT	AUTOBAHN	AUTOBAHN	1		135170000000019	3103
2	3	10	20	29	ZUSPITZUNG	PUNKT	STREIT	0		319989999999991	4471
2	3	10	21	38	REDAKTEUR	KORRESPONDENZ	ZEITUNG	0		275189999999991	4147
2	3	10	22	6	ABSCHLUSS	PROJEKT	ENDE	0		271589999999991	3359
2	3	10	23	39	ERMORDUNG	GESTÄNDNIS	GEFÄNGNIS	0		825989999999991	9989
2	3	10	24	5	ANZUG	BÖRSE		0		176618999999999	20001
2	3	10	25	18	FASCHIST	IDEOLOGIE	FLIEGE	0		379700000000186	1759
2	3	10	26	31	SAMT	STOFF	STOFF	1		167589999999991	2789
2	3	10	27	21	ELITE	VERMÖGEN	VERMÖGEN	1		818989999999991	10179
2	3	10	28	10	MAGEN	RESTAURANT	ESSEN	0		220189999999991	3289
2	3	10	29	30	PASSION	ORGASMUS	LEIDENSCHAFT	0		165589999999991	3735
2	3	10	30	25	PARADIES	MENSCH	HIMMEL	0		324770000000019	4903
2	3	10	31	28	ANKÜNDIGUNG	EXAMEN	NEUIGKEIT	0		387989999999991	6343
2	3	10	32	26	POLITIKER	ZUVERSICHT		0		-1	-1
2	3	10	33	16	STRICH	SKIZZE	MÄNNCHEN	0		468789999999991	6959
2	3	10	34	9	VOLK	GEMEINDE	ORN BROT	0		142237000000002	17352
2	3	10	35	11	DIREKTOR	GESCHÄFT	SCHULE	0		328789999999991	7057
2	3	10	36	1	PROGNOSE	GEWISSHEIT	VORHERSAGE	0		205389999999991	3949
2	3	10	37	24	MAKEL	SELBSTBEWUSSTSEIN	FEHLER	0		151278999999999	16287
2	3	10	38	8	UMARMUNG	INTEGRATION	BRUDER	0		217260000000009	3079
2	3	10	39	14	ZUSAMMENHANG	VORZEICHEN		0		-1	-1
2	3	10	40	13	BEOBACHTUNG	AUFMERKSAMKEIT	TEST	0		115278999999999	12305
2	4	11	1	10	ZULASSUNG	NACHWEIS	ERLAUBNIS	0		980060000000009	11296
2	4	11	2	19	BEGNADIGUNG	DROHUNG		0		-1	-1
2	4	11	3	16	TRAKTOR	LENKSTANGE	BAUER	0		3807	5399
2	4	11	4	28	VERSEUCHUNG	RATTE		0		-1	-1
2	4	11	5	26	HAND	GESTE		0		-1	-1
2	4	11	6	4	MEDAILLE	WETTBEWERB	SPORT	0		249720000000019	3885
2	4	11	7	23	KATEGORIE	GÜLTIGKEIT	EINTEILUNG	0		7002	9299
2	4	11	8	2	UNTAUGLICHKEIT	FAHRER		0		-1	-1
2	4	11	9	14	LEISTUNG	PROVISION		0		-1	-1
2	4	11	10	25	PHILOSOPHIE	SINN	SINN	1		624710000000009	7127
2	4	11	11	1	SCHALTER	FLUGHAFEN	LICHT	0		286279999999981	3951
2	4	11	12	18	TREIBSTOFF	KILOMETER	BENZIN	0		4119	7119
2	4	11	13	38	WEG	WILLE	ZIEL	0		7272	8264
2	4	11	14	9	WAHL	GREMIUM	STIMME	0		319939999999991	4811
2	4	11	15	7	BODEN	FUND	FUND	1		525179999999981	7199
2	4	11	16	6	AMATEUR	HOBBY	HOBBY	1		242370000000019	5884
2	4	11	17	17	HANDSCHRIFT	BUCHSTABE	BUCHSTABE	1		2319	3791
2	4	11	18	29	BUDE	KÜHLSCHRANK	KÜHLSCHRANK	1		241489999999991	6863
2	4	11	19	13	FEHLTRITT	VERANTWORTUNG	MALHEUR	0		6535	8263
2	4	11	20	24	AUSSCHAU	GIPFEL	GIPFEL	1		182189999999991	4095
2	4	11	21	21	GANS	ENTE	ENTE	1		148560000000009	2369
2	4	11	22	8	REKORD	ARBEITSLOSIGKEIT		0		735139999999991	20001
2	4	11	23	32	KRAMPF	BEIN	BEIN	1		366789999999991	9277
2	4	11	24	36	WALZER	GALA	GALA	1		1774	4614
2	4	11	25	22	KARTE	HINDERNIS	EINTRITT	0		1988	3984
2	4	11	26	3	COMPUTER	ZEITVERTREIB	MAUS	0		107412999999998	11239
2	4	11	27	35	BEHANDLUNG	MANDEL	PFLEGE	0		234210000000009	3479
2	4	11	28	20	VATERUNSER	RELIGION	RELIGION	1		3950	7790
2	4	11	29	30	STRATEGIE	NÄHERUNG	PLAN	0		442289999999991	5328
2	4	11	30	37	HIRTE	SCHAF	SCHAFHERDE	0		136479999999981	10939
2	4	11	31	27	DOLCH	STICH	STOSS	0		1856	4529
2	4	11	32	40	WIND	ELEMENT	ELEMENT	1		247979999999981	3670
2	4	11	33	11	SCHEIDUNG	INSTABILITÄT	UNAUSGE	0		198310000000009	20010
2	4	11	34	5	INSTITUTION	ABTEILUNG		0		149200000000186	20007
2	4	11	35	15	ATTRAKTION	WELTWUNDER		0		-1	-1
2	4	11	36	34	SYMBOL	WAPPEN	WAPPEN	1		331110000000009	5415
2	4	11	37	33	STURZ	REGIERUNG	SCHMERZ	0		471110000000009	9615
2	4	11	38	31	KOPPEL	STIER	STIER	1		186520000000019	4472
2	4	11	39	12	ATOM	MOLEKÜL	MOLEKÜL	1		137410000000009	3529
2	4	11	40	39	GEWINNUNG	WERBER	VERLUST	0		359279999999981	5109
2	5	12	1	8	KARTELL	KONSENS	EINIGUNG	0		555820000000019	7222
2	5	12	2	7	HIRN	STUDIE	GEDANKE	0		750309999999963	8567
2	5	12	3	1	EMPFINDUNG	GELASSENHEIT	GEFÜHL	0		480720000000019	6199
2	5	12	4	5	BINDUNG	BABY	KNID	0		352709999999963	5015
2	5	12	5	26	EVOLUTION	ERWEITERUNG	THEORIE	0		7439	8697
2	5	12	6	17	BEGRÜNDER	PRÄSIDENT	PRÄSIDENT	1		188509999999963	11381
2	5	12	7	13	STAAT	UNTERSTÜTZUNG	BUND	0		134952000000002	14151
2	5	12	8	10	ZAUBERKÜNSTLER	TRICK	TRICK	1		189520000000019	5471
2	5	12	9	15	VERHAFTUNG	KLINGE	TAT	0		413970000000019	4787
2	5	12	10	34	BLEI	STAHL	STAHL	1		247520000000019	5579
2	5	12	11	22	PARTEI	ABSTIMMUNG	PLOITIK	0		923120000000019	10919
2	5	12	12	38	ABEND	MORGEN	MORGEN	1		153520000000019	3335
2	5	12	13	20	HORN	WARNUNG	ALARM	0		536720000000019	6599
2	5	12	14	23	JUGEND	SCHWIMMBAD	PARTY	0		338320000000019	5967
2	5	12	15	2	GENIE	MATHEMATIK	MATHEMATIK	1		261209999999963	6155
2	5	12	16	37	INVESTITION	KONZERN	GELD	0		517079999999981	6131
2	5	12	17	32	KOORDINATION	HANDHABUNG		0		407120000000019	11127
2	5	12	18	25	BESTATTUNG	SELBSTMORD	SELBSTMORD	1		607690000000037	9779
2	5	12	19	6	SCHLACHTUNG	SCHWEIN	SCHWEIN	1		157109999999963	2666
2	5	12	20	14	SCHLAFWANDELN	UNWIRKLICHKEIT	SURREALITÄT	0		411770000000019	9183
2	5	12	21	9	ADER	GESTEIN	BLUT	0		3031	4263
2	5	12	22	24	ALARM	ÜBUNG	WECKER	0		584720000000019	7193
2	5	12	23	35	NOTLAGE	DILEMMA		0		-1	-1
2	5	12	24	30	DORF	ISOLATION	VOLK	0		5615	11127
2	5	12	25	33	ERÖFFNUNG	GRÜNDUNG	NEUHEIT	0		390320000000019	7112
2	5	12	26	39	ORDNUNG	ZUCHT	CHAOS	0		164729999999981	2479
2	5	12	27	40	KERZE	DOCHT	FLAMME	0		2314	3543
2	5	12	28	31	REICH	PROFIT	MACHT	0		3503	6655
2	5	12	29	3	BEIFALL	APPLAUS	APLAUS	1		130320000000019	2743
2	5	12	30	29	MOTOR	INDUSTRIALISIERUNG	AUTO	0		3647	5111
2	5	12	31	21	LIKÖR	SEKT	SEKT	1		4307	5474
2	5	12	32	36	EINSPARUNG	RECHNUNG	RECHNUNG	1		478020000000019	7972
2	5	12	33	16	FREUNDIN	ZÄRTLICHKEIT	LIEBE	0		107032000000002	11866
2	5	12	34	4	KLOSTER	MÖNCH	MÖNCH	1		3285	6341
2	5	12	35	12	HÖLLE	MYTHOS	TEUFEL	0		187120000000019	2863
2	5	12	36	18	PARTY	THEKE		0		-1	-1
2	5	12	37	11	PROGRAMM	KINO	INFORMATIK	0		593940000000037	8831
2	5	12	38	27	BEEINFLUSSUNG	VERMARKTUNG		0		-1	-1
2	5	12	39	28	UNSTERBLICHKEIT	AUFERSTEHUNG	AUFERSTEHUNG	1		690529999999981	8943
2	5	12	40	19	BAHNSTEIG	ANPASSUNG	ZUG	0		264879999999981	3551
2	6	13	1	16	TRAINING	PULS	ÜBUNG	0		225390000000037	3419
2	6	13	2	40	REGENSCHIRM	BEDARF	NOTWENDIGKEIT	0		1939.5	5159
2	6	13	3	19	INSEL	URLAUBER	OZEAN	0		213529999999981	3369
2	6	13	4	30	HASS	GEFECHT	ABNEIGUNG	0		390129999999981	5989
2	6	13	5	11	DOKUMENT	BESCHEINIGUNG		0		-1	-1
2	6	13	6	36	KLEINIGKEIT	WAAGE	WICHTIGKEIT	0		124474000000004	14863
2	6	13	7	38	SUBMISSION	ERNIEDRIGUNG	UNTER	0		109834000000004	20001
2	6	13	8	10	MILCH	KÄSE	KÄSE	1		294000000003725	5619
2	6	13	9	24	ENTSCHLOSSENHEIT	DURCHSETZUNG		0		-1	-1
2	6	13	10	6	BEGEISTERUNG	GEFÜHL	ELAN	0		155920000000019	2325
2	6	13	11	5	AUFTAKT	SPIEL	BEGINN	0		297559999999963	4759
2	6	13	12	13	ZAHLUNG	QUITTUNG	WÄHRUNG	0		711170000000019	8913
2	6	13	13	20	ZAHL	PHYSIK	PHYSIK	1		245720000000019	3625
2	6	13	14	23	STREIK	KONFLIKT		0		-1	-1
2	6	13	15	28	NACHRICHT	GEBURTSTAG	ZEITUNG	0		618329999999981	8479
2	6	13	16	3	OZEAN	KRABBE	FLUT	0		179940000000037	6007
2	6	13	17	27	SUBSTANZ	SEELE	MATERIE	0		213540000000037	4169
2	6	13	18	39	FREILASSUNG	AUFENTHALT	GEFÄNGNIS	0		679740000000037	9349
2	6	13	19	32	KLEIDERSCHRANK	HANDSCHUH	HOLZ	0		523140000000037	6175
2	6	13	20	37	FLAMME	LEUCHTE	FEUER	0		182340000000037	3455
2	6	13	21	18	BEWERTUNG	KELLNERIN		0		-1	-1
2	6	13	22	1	WAHNSINN	ANSTALT	IDIOT	0		177540000000037	3647
2	6	13	23	2	PARK	VEGETATION	BAUM	0		451240000000037	5895
2	6	13	24	15	VERBRÜDERUNG	ENTSCHULDIGUNG	STREIT	0		910890000000037	10511
2	6	13	25	4	SPRECHER	AUFRUF	MIKROFON	0		4093.5	6055
2	6	13	26	29	KONJUNKTUR	DIAGNOSE	BÖRSE	0		228970000000019	4195
2	6	13	27	22	WIEDERHERSTELLUNG	VERSCHLECHTERUNG	REPARATUR	0		162740000000037	4379
2	6	13	28	35	ZUCKER	SPEISE		0		-1	-1
2	6	13	29	8	BEWUNDERUNG	SCHÖNHEIT		0		-1	-1
2	6	13	30	9	STALL	KUH	KUH	1		229529999999981	4751
2	6	13	31	12	TRAINER	STIL	TEAM	0		257970000000019	3791
2	6	13	32	33	SENDER	NOTIZ	EMPFÄNGER	0		439940000000037	6487
2	6	13	33	31	TEICH	ÜBERSCHWEMMUNG	SEE	0		425440000000037	5255
2	6	13	34	7	KRANZ	NEST	NEST	1		1578	2999
2	6	13	35	34	FRAU	BLUSE	MANN	0		231929999999981	4575
2	6	13	36	25	GERICHTSHOF	UNWAHRHEIT		0		-1	-1
2	6	13	37	21	REVOLUTION	WIDERSTAND	WIDERSTAND	1		389979999999981	6915
2	6	13	38	17	WAFFE	KRIEG	ARMEE	0		2738	4443
2	6	13	39	14	MUSIK	OPER	KUNST	0		303140000000037	4119
2	6	13	40	26	KUNSTWERK	AUFMACHUNG	MUSEUM	0		627920000000019	7439
2	7	14	1	32	SCHLUSSFOLGERUNG	KONSEQUENZ	FAZIT	0		9642.5	11022
2	7	14	2	14	WANGE	CHRIST	CHRIST	1		174729999999981	2815
2	7	14	3	40	LEBER	ORGAN	HERZ	0		8067.5	9703
2	7	14	4	30	DIAKONIE	VERSORGUNG	PFLEGE	0		252990000000037	5467
2	7	14	5	28	SCHLÄGER	KRIMINALITÄT	TENNIS	0		4519.5	5415
2	7	14	6	1	GEMEINSCHAFT	ZUSAMMENARBEIT		0		-1	-1
2	7	14	7	38	ZELT	ZIRKUS	ZIRKUS	1		264729999999981	5519
2	7	14	8	21	UNABHÄNGIGKEIT	SELBSTBESTIMMUNG	AUTONOME	0		745529999999981	11023
2	7	14	9	6	LIMIT	MAXIMUM	MAXIMUM	1		305290000000037	5943
2	7	14	10	23	FLÜCHTLING	ASYL	ASYL	1		459009999999963	7319
2	7	14	11	5	GANG	TOR	SCHRITT	0		4847.5	7047
2	7	14	12	24	VATER	VORBILD	SOHN	0		4407.5	5899
2	7	14	13	31	TOD	NOTWEHR	HIMMEL	0		799529999999981	9419
2	7	14	14	37	PARLAMENT	KANZLER	REPUBLIK	0		615109999999963	8543
2	7	14	15	22	AUTOR	ERFINDUNG	ERFINDER	0		129690000000037	2887
2	7	14	16	35	LIST	NAZI	LAGER	0		18727.5	20007
2	7	14	17	29	FAUST	GEWALT	LYRIK	0		7551.5	9189
2	7	14	18	27	HINDERUNG	SIEGEL	KARTE	0		491329999999981	8233
2	7	14	19	26	RASSE	NATIONALIST		0		155032999999998	20005
2	7	14	20	4	INFLATION	ENTWERTUNG	ENTWERTUNG	1		4137.5	6531
2	7	14	21	19	MINIMUM	NOTWENDIGKEIT		0		9133.5	20001
2	7	14	22	3	IDIOT	UNSINN	TRUMP	0		3763.5	5323
2	7	14	23	11	PRÄDIKAT	PRIMA	VERB	0		18703.5	19479
2	7	14	24	33	KNOBLAUCH	VAMPIR	VAMPIR	1		3815.5	5519
2	7	14	25	16	FREUNDSCHAFT	GEFÄHRTE	LOYALITÄT	0		456640000000037	7407
2	7	14	26	13	URLAUB	AUSFALL	INSEL	0		2087.5	3079
2	7	14	27	10	SCHMUGGEL	IMPORT	IMPORT	1		182079999999981	3687
2	7	14	28	18	KONFRONTATION	RACHE	STREIT	0		1543.5	6309
2	7	14	29	9	INTENSIVSTATION	KRANKENHAUS	KOMA	0		3581.5	5319
2	7	14	30	36	SÄUFER	WIRT	ALKOHOL	0		3993.5	5721
2	7	14	31	15	LAMM	MITTAGESSEN	ABENDESSEN	0		3503.5	6895
2	7	14	32	12	UNHEIL	ALPTRAUM	DÄMON	0		7136.5	8423
2	7	14	33	34	NACHBARSCHAFT	HECKE	BOATENG	0		258329999999981	4831
2	7	14	34	17	TECHNOLOGIE	GEHIRNWÄSCHE	ZUKUNFT	0		10295.5	12423
2	7	14	35	20	KLINIK	WISSENSCHAFT	ARZT	0		3055.5	5111
2	7	14	36	39	GESELLSCHAFT	EINHEIT		0		-1	-1
2	7	14	37	2	SOLO	MUSIKINSTRUMENT	MUSIKER	0		2770.5	3979
2	7	14	38	8	EXPERIMENT	UNTERSUCHUNG	LABOR	0		299859999999963	3978
2	7	14	39	7	VORBEREITUNG	VERÖFFENTLICHUNG	AUSWERTUNG	0		3875.5	6619
2	7	14	40	25	FRIEDEN	ALLIANZ	TAUBE	0		899959999999963	10039
2	8	15	1	18	ERNÄHRUNG	EIWEIß	ESSEN	0		338469999999925	4704
2	8	15	2	7	DONNER	BLITZ	BLITZ	1		137530000000075	2584
2	8	15	3	1	PYRAMIDE	ARCHITEKTUR	ARCHITEKTUR	1		122959999999963	4498
2	8	15	4	9	SUBKULTUR	UNTERGRUND	UNTERSCHICHT	0		567069999999925	9129
2	8	15	5	26	POLIZEI	EINSATZ	SIRENE	0		477809999999963	5709
2	8	15	6	14	REGIME	ZERSCHLAGUNG	UMSTURZ	0		529569999999925	7717
2	8	15	7	21	AUSEINANDERSETZUNG	ÜBERLEGUNG	KONFLIKT	0		205759999999963	3905
2	8	15	8	37	BEFRAGUNG	MEHRHEIT		0		-1	-1
2	8	15	9	30	ERDBALL	WELTKARTE	MOND	0		3407.5	4023
2	8	15	10	33	TAGEBUCH	BIOGRAPHIE	BIOGRAPHIE	1		535169999999925	8711
2	8	15	11	35	GOTT	VEREHRUNG	TEUFEL	0		335240000000037	5495
2	8	15	12	34	PATRIOTISMUS	EXTREMISMUS	FASCHISMUS	0		266730000000075	7831
2	8	15	13	12	TECHNIKER	INGENIEUR	WERKSTATT	0		582369999999925	7673
2	8	15	14	5	STÜTZE	BEGLEITER	ASSISTENT	0		421459999999963	8542
2	8	15	15	40	BEARBEITUNG	HONORAR		0		-1	-1
2	8	15	16	10	ZOO	BÄR	LÖWE	0		420759999999963	5535
2	8	15	17	15	TRITT	SOHLE	SOHLE	1		2511.5	3719
2	8	15	18	17	KOOPERATION	MITHILFE	ZUSAMMENARBEIT	0		203169999999925	4379
2	8	15	19	16	SONNE	GRAD	REGEN	0		448909999999963	5229
2	8	15	20	8	GELIEBTE	GEHEIMNIS		0		-1	-1
2	8	15	21	19	ARBEITER	EINKOMMEN	BAUSTELLE	0		364759999999963	8335
2	8	15	22	11	SCHÄTZUNG	SPEKULATION	NÄHERUNG	0		3055.5	5463
2	8	15	23	20	REGENBOGEN	FARBE	LICHT	0		379169999999925	6755
2	8	15	24	4	BRILLE	KRAWATTE	GLAS	0		270930000000075	5083
2	8	15	25	3	VORSTAND	LEITER		0		-1	-1
2	8	15	26	28	BILD	FOTO	PHOTOGRAPHIE	0		367159999999963	7479
2	8	15	27	25	DRECK	VERUNREINIGUNG	SCHMUTZ	0		505719999999925	9135
2	8	15	28	6	MANDANT	RECHT	ZEUGE	0		324630000000075	3891
2	8	15	29	13	WANDEL	ZWISCHENZEIT	ZWISCHENZEIT	1		389969999999925	7827
2	8	15	30	31	ERMITTLUNG	SCHULD	DETEKTIV	0		276619999999925	4951
2	8	15	31	27	KUNST	ARTIST	MUSIK	0		476930000000075	5911
2	8	15	32	22	STROH	WALDBRAND	WALDBRAND	1		263169999999925	4977
2	8	15	33	2	UNTERSCHRIFT	FORMULAR	VERTRAG	0		236190000000037	8565
2	8	15	34	32	FORMEL	BERECHNUNG	PHYSIK	0		262369999999925	4193
2	8	15	35	23	OPPOSITION	VERWEIGERUNG	DAGEGEN	0		2933.5	6125
2	8	15	36	24	AKTEUR	DRAMATIK	TÄTER	0		121435999999996	13423
2	8	15	37	29	INTERVENTION	STREIT	EINMARSCH	0		7280	9231
2	8	15	38	36	INFORMATIK	PROGRAMMIERUNG	NERD	0		3767.5	4519
2	8	15	39	39	DESSERT	HONIG	HONIG	1		160769999999925	3031
2	8	15	40	38	GEGNER	WAFFENSTILLSTAND	KAMPF	0		14057	15671
								70
