## Supplementary material for "Vast amounts of encoded items nullify but do not reverse the effect of sleep on declarative memory": Dataset: PAL_2_2_3.xlsx

### Sheet: Sheet1
VP_Nr	Block	VersioN	counter	pair_code	cue	correct_answer	answer		accuracy	reactiontime1	reactiontime2
2	1	8	1	16	PERSON	SCHADEN		0		-1	-1
2	1	8	2	10	IRRTUM	MISSVERSTÄNDNIS	FEHLER	0		1678.9	2791
2	1	8	3	22	BEGINN	FOLGE	ENDE	0		2935.1	3486
2	1	8	4	25	STIMMUNG	ATMOSPHÄRE	LAUNE	0		1695.9	2480
2	1	8	5	40	GESTALTUNG	LANDSCHAFT	LANDSCHAFT	1		2839.6	4689
2	1	8	6	36	LEERE	DUMPFHEIT	ÖDHEID	0		5413.9	6574
2	1	8	7	28	SCHATTEN	EXISTENZ	EXISTENZ	1		2367.1	4287
2	1	8	8	19	LERCHE	FRÖHLICHKEIT	VOGEL	0		3068.9	9487
2	1	8	9	34	ENTSPANNUNG	BEDROHUNG	ERHOLUNG	0		3270.9	5048
2	1	8	10	4	TRANSPORT	LAGER	LAGER	1		1933.9	4519
2	1	8	11	23	ÄRA	ZEITALTER	ZEITALTER	1		2813.9	4542
2	1	8	12	11	REIZ	REAKTION	HANDLUNG	0		3052.7	7200
2	1	8	13	14	LÜGE	WAHRHEIT		0		-1	-1
2	1	8	14	18	BLASE	BAUCH	BAUCH	1		188410000000001	2596
2	1	8	15	9	BEMÜHUNGEN	ANSTRENGUNG	ERFOLG	0		312710000000001	4167
2	1	8	16	15	PLAKAT	HAMMER	PAPIER	0		221689999999999	3240
2	1	8	17	12	ABFALL	SCHMUTZ	MÜLLEIMER	0		170060000000001	3744
2	1	8	18	21	ERMÜDUNG	KREISLAUF	SCHLAF	0		335060000000001	4806
2	1	8	19	39	RÄUBER	DIEBSTAHL	DIEBSTAHL	1		309489999999999	5612
2	1	8	20	24	SOZIALIST	PAROLE	KOMMUNIST	0		396989999999999	5629
2	1	8	21	37	FISCHER	MEER	ANGEL	0		245989999999999	3339
2	1	8	22	32	MÜNDIGKEIT	ABHÄNGIGKEIT		0		-1	-1
2	1	8	23	27	ERFAHRUNG	UNWISSENHEIT	REIFE	0		262289999999999	3695
2	1	8	24	8	FAMILIE	MUTTER	MUTTER	1		155889999999999	2720
2	1	8	25	2	GELEGENHEIT	LIEBSCHAFT	AFFÄRE	0		177389999999999	4809
2	1	8	26	29	SÄUGLING	WIEGE	KIND	0		1552.3	6220
2	1	8	27	3	GABEL	SOSSE	SOSSE	1		199979999999999	2863
2	1	8	28	20	FLEISCH	RAUBTIER		0		-1	-1
2	1	8	29	31	VERWALTUNG	GENEHMIGUNG	LOHN	0		683479999999999	8215
2	1	8	30	35	LEICHTIGKEIT	SCHWERKRAFT	SCHWERKRAFT	1		3734.5	6348
2	1	8	31	13	BÜSTENHALTER	BUSEN	BUSEN	1		132189999999999	2386
2	1	8	32	17	THEMA	INTERESSE	SUBJEKT	0		333589999999999	4872
2	1	8	33	26	ADMIRAL	WAFFENRUHE	DECK	0		127310000000001	6331
2	1	8	34	38	PFEFFER	BUTTER	ZUCKER	0		167589999999999	4588
2	1	8	35	6	DICHTER	ZITAT	POESIE	0		368539999999999	5655
2	1	8	36	5	JUNGFRAU	SCHLEIER	STERN	0		227170000000001	3408
2	1	8	37	30	STRAND	VERGNÜGEN	SAND	0		1576.5	2866
2	1	8	38	7	FENSTER	BEWOHNER	GLAS	0		345210000000001	4189
2	1	8	39	33	GETRÄNK	SCHAUM	TEE	0		371010000000001	4169
2	1	8	40	1	WOHNUNG	HEIM	TÜRE	0		271589999999999	3428
2	2	9	1	25	FINDIGKEIT	EINFALL		0		-1	-1
2	2	9	2	34	REGEL	KOMBINATION	AUSNAHME	0		508719999999995	6199
2	2	9	3	7	SPRÜHREGEN	FLUSS	SCHIRM	0		345519999999995	4832
2	2	9	4	14	VERANSTALTUNG	ÖFFENTLICHKEIT	EVENT	0		350319999999995	5090
2	2	9	5	10	VORTRAG	REDNER	REDE	0		2364	3549
2	2	9	6	28	GEMÜT	HEITERKEIT	HEITERKEIT	1		243689999999991	5303
2	2	9	7	12	HALLE	TURNIER	DACH	0		679089999999991	9063
2	2	9	8	39	ABRECHNUNG	BANKIER	BELEG	0		283530000000005	3759
2	2	9	9	4	TÜR	SCHRANK	KLINKE	0		3342	4903
2	2	9	10	35	AUFPRALL	FALL	STURZ	0		6013.5	7858
2	2	9	11	30	ZUGEHÖRIGKEIT	GENERATION	GESELLSCHAFT	0		111431000000001	13049
2	2	9	12	38	SEILTÄNZER	SCHWERPUNKT	SCHWERPUNKT	1		206960000000009	4442
2	2	9	13	19	VERBRENNUNG	PROZESSION	ASCHE	0		285830000000005	5426
2	2	9	14	26	DUFT	GERUCH	BLUME	0		10666.7	13012
2	2	9	15	37	STUDIUM	WIRTSCHAFT	BERUF	0		4119	5039
2	2	9	16	8	ANHÄNGER	MEISTER	FÜHRER	0		381010000000009	5423
2	2	9	17	9	KOCHTOPF	BÜGELEISEN	DECKEL	0		175130000000005	2647
2	2	9	18	22	TAKT	HARFE	HARFE	1		189519999999995	5234
2	2	9	19	17	SONATE	KLAVIER	KLAVIER	1		270010000000009	7059
2	2	9	20	29	RHEUMATISMUS	IMMUNITÄT	KNOCHEN	0		295210000000009	5864
2	2	9	21	23	TOTSCHLAG	BRUTALITÄT	BRUTALITÄT	1		184719999999995	4504
2	2	9	22	40	GESCHENK	UNDANK	GEBURTSTAG	0		600189999999991	7950
2	2	9	23	31	ANREGUNG	BEISPIEL	REIZ	0		269480000000005	3735
2	2	9	24	6	BÜRGSCHAFT	VOLLMACHT		0		-1	-1
2	2	9	25	20	KUMMER	TRAURIGKEIT	SORGE	0		165519999999995	2583
2	2	9	26	11	GESCHOSS	PFEIL	PFEIL	1		163110000000009	2927
2	2	9	27	32	GLETSCHER	POL	POL	1		1422.5	3575
2	2	9	28	1	INSTANZ	GESETZGEBUNG	GERICHT	0		507119999999995	6607
2	2	9	29	13	SARG	GRAB	GRAB	1		140819999999995	2527
2	2	9	30	2	GEDULD	KONTROLLE	EILE	0		739110000000009	13711
2	2	9	31	16	KRANKHEIT	SYMPTOM	GENESUNG	0		357260000000009	5414
2	2	9	32	27	STRICK	SCHLINGE	SCHLINGE	1		1637	3911
2	2	9	33	21	ORIENTIERUNG	AUSGANG	ZIEL	0		274269999999995	9911
2	2	9	34	24	GANGSTER	VERBRECHEN	GEFÄNGNIS	0		748719999999995	12527
2	2	9	35	33	ÄHNLICHKEIT	WIEDERHOLUNG	GLEICHHEIT	0		255119999999995	4148
2	2	9	36	3	GITTER	BESCHRÄNKUNG	GRENZE	0		621819999999995	7234
2	2	9	37	5	KAMERAD	OPFER	FREUND	0		165510000000009	4264
2	2	9	38	36	VERZIERUNG	PALAST	PALAST	1		176930000000005	3099
2	2	9	39	15	BÜCHEREI	VERLEIH	RUHE	0		269289999999991	3338
2	2	9	40	18	WELLE	FLUT	OZEAN	0		179110000000009	2820
2	3	10	1	27	MONSTER	MUT	MUT	1		194039999999991	3274
2	3	10	2	29	ZUSPITZUNG	PUNKT	GIPFEL	0		836920000000019	10265
2	3	10	3	32	SCHIFFBRUCH	UNGLÜCKSFALL	INSEL	0		187120000000019	2671
2	3	10	4	39	ERMORDUNG	GESTÄNDNIS	STRAFE	0		3388.5	4591
2	3	10	5	34	VERDROSSENHEIT	RESIGNATION		0		-1	-1
2	3	10	6	21	ELITE	VERMÖGEN	VERMÖGEN	1		562829999999981	14441
2	3	10	7	33	OPERATION	KOMA	KRANKENHAUS	0		200520000000019	4493
2	3	10	8	36	GESCHLECHT	MANN	MANN	1		120739999999991	1871
2	3	10	9	19	DROGE	VERHEIMLICHUNG	ZIGARETTE	0		420529999999981	5607
2	3	10	10	6	ABSCHLUSS	PROJEKT	ZUKUNFT	0		255139999999991	4495
2	3	10	11	31	SAMT	STOFF	STOFF	1		163120000000019	2815
2	3	10	12	15	PATIENT	THERAPIE	KRANKENHAUS	0		213539999999991	4523
2	3	10	13	37	NEUROSE	PSYCHOLOGIE	PSYCHOLOGIE	1		158120000000019	4042
2	3	10	14	8	UMARMUNG	INTEGRATION	BRUDER	0		156739999999991	2463
2	3	10	15	11	DIREKTOR	GESCHÄFT	PRÄSIDENT	0		291089999999991	6111
2	3	10	16	26	POLITIKER	ZUVERSICHT	AMT	0		643120000000019	7167
2	3	10	17	12	ZENTIMETER	METER	LÄNGE	0		340689999999991	4711
2	3	10	18	35	VERLAUF	ENDUNG	GESCHICHTE	0		537060000000009	7459
2	3	10	19	1	PROGNOSE	GEWISSHEIT	VORHERSAGE	0		217120000000019	4395
2	3	10	20	20	SPIRALE	FRUCHTBARKEIT	VERHÜTUNG	0		4359	7055
2	3	10	21	23	SCHNORCHEL	ATLANTIK	TAUCHEN	0		217520000000019	3767
2	3	10	22	13	BEOBACHTUNG	AUFMERKSAMKEIT		0		187139999999991	7360
2	3	10	23	16	STRICH	SKIZZE	STERN	0		416720000000019	5559
2	3	10	24	17	KÄFER	RUINE	AUTO	0		549310000000009	6607
2	3	10	25	40	PEITSCHE	MISSHANDLUNG	LEDER	0		130339999999991	2032
2	3	10	26	4	FAHRT	AUTOBAHN	AUTOBAHN	1		142320000000019	3320
2	3	10	27	18	FASCHIST	IDEOLOGIE	RASSIST	0		153210000000009	5206
2	3	10	28	7	LOYALITÄT	BRUDER	FREUNDSCHAFT	0		496360000000009	7047
2	3	10	29	38	REDAKTEUR	KORRESPONDENZ	ZEITUNG	0		174689999999991	2911
2	3	10	30	3	LINIE	BUS	KREIS	0		6414	7223
2	3	10	31	24	MAKEL	SELBSTBEWUSSTSEIN	FEHLER	0		130320000000019	2223
2	3	10	32	22	LIEGE	VERANDA	BALKON	0		293429999999981	4831
2	3	10	33	28	ANKÜNDIGUNG	EXAMEN		0		-1	-1
2	3	10	34	5	ANZUG	BÖRSE	KRAWATTE	0		153520000000019	3408
2	3	10	35	14	ZUSAMMENHANG	VORZEICHEN		0		-1	-1
2	3	10	36	30	PASSION	ORGASMUS	LEIDENSCHAFT	0		127689999999991	3053
2	3	10	37	9	VOLK	GEMEINDE	GEMEINDE	1		411860000000009	5751
2	3	10	38	25	PARADIES	MENSCH	APFEL	0		331139999999991	4327
2	3	10	39	2	KAMERADSCHAFT	PARTNER		0		-1	-1
2	3	10	40	10	MAGEN	RESTAURANT	ESSEN	0		3609.5	5080
2	4	11	1	11	SCHEIDUNG	INSTABILITÄT	EHE	0		337079999999981	4067
2	4	11	2	13	FEHLTRITT	VERANTWORTUNG		0		449139999999991	9323
2	4	11	3	7	BODEN	FUND	FUND	1		332660000000009	6055
2	4	11	4	34	SYMBOL	WAPPEN	WAPPEN	1		5703.5	6791
2	4	11	5	38	WEG	WILLE	ZIEL	0		379139999999991	4591
2	4	11	6	36	WALZER	GALA	GALA	1		1591.5	2207
2	4	11	7	31	KOPPEL	STIER	STIER	1		172760000000009	2767
2	4	11	8	1	SCHALTER	FLUGHAFEN	BAHNHOF	0		3031.5	4279
2	4	11	9	23	KATEGORIE	GÜLTIGKEIT	ORDNUNG	0		445539999999991	6039
2	4	11	10	37	HIRTE	SCHAF	SCHAF	1		8040	10511
2	4	11	11	20	VATERUNSER	RELIGION	RELIGION	1		1607.5	3759
2	4	11	12	4	MEDAILLE	WETTBEWERB	SIEG	0		267939999999991	4759
2	4	11	13	3	COMPUTER	ZEITVERTREIB	VIRUS	0		371939999999991	4927
2	4	11	14	28	VERSEUCHUNG	RATTE		0		619339999999991	8991
2	4	11	15	10	ZULASSUNG	NACHWEIS	VERBOT	0		5063.5	6469
2	4	11	16	6	AMATEUR	HOBBY	HOBBY	1		1929.5	2809
2	4	11	17	19	BEGNADIGUNG	DROHUNG	GERICHT	0		887379999999981	10055
2	4	11	18	29	BUDE	KÜHLSCHRANK	KÜHLSCHRANK	1		210489999999991	4479
2	4	11	19	15	ATTRAKTION	WELTWUNDER	PARK	0		377460000000009	5655
2	4	11	20	16	TRAKTOR	LENKSTANGE	FELD	0		132220000000019	2839
2	4	11	21	40	WIND	ELEMENT	WETTER	0		416739999999991	5727
2	4	11	22	22	KARTE	HINDERNIS	HINDERNISS	1		490339999999991	6559
2	4	11	23	5	INSTITUTION	ABTEILUNG	GRUPPE	0		11055.5	13183
2	4	11	24	18	TREIBSTOFF	KILOMETER	ENERGIE	0		988639999999991	11135
2	4	11	25	35	BEHANDLUNG	MANDEL	PATIENT	0		378979999999981	5479
2	4	11	26	21	GANS	ENTE	ENTE	1		105989999999991	1823
2	4	11	27	17	HANDSCHRIFT	BUCHSTABE	BUCHSTABE	1		267139999999991	3879
2	4	11	28	30	STRATEGIE	NÄHERUNG	PLAN	0		224739999999991	2845
2	4	11	29	8	REKORD	ARBEITSLOSIGKEIT		0		-1	-1
2	4	11	30	33	STURZ	REGIERUNG	REGIME	0		6607.5	9023
2	4	11	31	2	UNTAUGLICHKEIT	FAHRER	MUSTERUNG'	0		4895.5	6869
2	4	11	32	14	LEISTUNG	PROVISION	LOHN	0		4801.5	8729
2	4	11	33	24	AUSSCHAU	GIPFEL	GIPFEL	1		224739999999991	5559
2	4	11	34	32	KRAMPF	BEIN	BEIN	1		175160000000009	3359
2	4	11	35	9	WAHL	GREMIUM	POLITIK	0		947139999999991	10851
2	4	11	36	27	DOLCH	STICH	STOSS	0		157060000000009	2955
2	4	11	37	25	PHILOSOPHIE	SINN	SINN	1		247960000000009	3173
2	4	11	38	12	ATOM	MOLEKÜL	MOLEKÜL	1		132139999999991	2929
2	4	11	39	39	GEWINNUNG	WERBER		0		-1	-1
2	4	11	40	26	HAND	GESTE		0		-1	-1
2	5	12	1	39	ORDNUNG	ZUCHT	CHAOS	0		290370000000019	4487
2	5	12	2	18	PARTY	THEKE	JUGEND	0		1495.5	3175
2	5	12	3	16	FREUNDIN	ZÄRTLICHKEIT	LIEBE	0		1887.5	2695
2	5	12	4	2	GENIE	MATHEMATIK	MATHEMATIK	1		248690000000037	4991
2	5	12	5	34	BLEI	STAHL	EISEN	0		135170000000019	6223
2	5	12	6	30	DORF	ISOLATION	STAAT	0		338890000000037	4365
2	5	12	7	22	PARTEI	ABSTIMMUNG	WAHL	0		5031	5961
2	5	12	8	9	ADER	GESTEIN	GOLD	0		600770000000019	6791
2	5	12	9	11	PROGRAMM	KINO	INFORMATIK	0		241570000000019	4919
2	5	12	10	26	EVOLUTION	ERWEITERUNG	ANPASSUNG	0		968770000000019	11247
2	5	12	11	15	VERHAFTUNG	KLINGE	FESTNAHME	0		3359.5	4823
2	5	12	12	28	UNSTERBLICHKEIT	AUFERSTEHUNG	AUFERSTEHUNG	1		4527.5	6799
2	5	12	13	31	REICH	PROFIT	ARM	0		1463.5	2393
2	5	12	14	4	KLOSTER	MÖNCH	MÖNCH	1		547970000000019	7405
2	5	12	15	1	EMPFINDUNG	GELASSENHEIT	GEFÜHL	0		151170000000019	3095
2	5	12	16	36	EINSPARUNG	RECHNUNG	GELD	0		454140000000037	5159
2	5	12	17	27	BEEINFLUSSUNG	VERMARKTUNG		0		-1	-1
2	5	12	18	19	BAHNSTEIG	ANPASSUNG	ZUG	0		5623.5	6339
2	5	12	19	24	ALARM	ÜBUNG	WECKER	0		129970000000019	2835
2	5	12	20	7	HIRN	STUDIE	IDEE	0		179829999999981	2391
2	5	12	21	25	BESTATTUNG	SELBSTMORD	SELBSTMORD	1		276590000000037	6391
2	5	12	22	13	STAAT	UNTERSTÜTZUNG	PRÄSIDENT	0		530370000000019	9139
2	5	12	23	29	MOTOR	INDUSTRIALISIERUNG	AUTO	0		2267.5	4469
2	5	12	24	37	INVESTITION	KONZERN	GESCHÄFT	0		5421.5	7125
2	5	12	25	32	KOORDINATION	HANDHABUNG	HAND	0		236620000000019	2959
2	5	12	26	10	ZAUBERKÜNSTLER	TRICK	TRICK	1		1775.5	3239
2	5	12	27	21	LIKÖR	SEKT	SEKT	1		1558.5	2622
2	5	12	28	6	SCHLACHTUNG	SCHWEIN	SCHWEIN	1		1751.5	3179
2	5	12	29	38	ABEND	MORGEN	MORGEN	1		1347.5	2531
2	5	12	30	23	JUGEND	SCHWIMMBAD	FEST	0		785570000000019	8663
2	5	12	31	35	NOTLAGE	DILEMMA	AUSNAHME	0		394629999999981	5323
2	5	12	32	3	BEIFALL	APPLAUS	APPLAUS	1		129970000000019	2509
2	5	12	33	40	KERZE	DOCHT	FLAMME	0		226970000000019	3829
2	5	12	34	5	BINDUNG	BABY		0		-1	-1
2	5	12	35	20	HORN	WARNUNG	ZAHN	0		9847.5	10415
2	5	12	36	17	BEGRÜNDER	PRÄSIDENT	ERFINDER	0		158370000000019	2769
2	5	12	37	12	HÖLLE	MYTHOS	TEUFEL	0		3101.5	5229
2	5	12	38	33	ERÖFFNUNG	GRÜNDUNG	NEUHEIT	0		288770000000019	5351
2	5	12	39	8	KARTELL	KONSENS	ABSPRACHE	0		182370000000019	3711
2	5	12	40	14	SCHLAFWANDELN	UNWIRKLICHKEIT	TRÄUMEN	0		213570000000019	3479
2	6	13	1	32	KLEIDERSCHRANK	HANDSCHUH	BÜGEL	0		336370000000019	4547
2	6	13	2	6	BEGEISTERUNG	GEFÜHL	ELAN	0		243979999999981	5567
2	6	13	3	11	DOKUMENT	BESCHEINIGUNG	PAPIER	0		198370000000019	2841
2	6	13	4	5	AUFTAKT	SPIEL		0		-1	-1
2	6	13	5	34	FRAU	BLUSE	MANN	0		267770000000019	3645
2	6	13	6	33	SENDER	NOTIZ	EMPFÄNGER	0		191609999999963	4143
2	6	13	7	37	FLAMME	LEUCHTE	LICHT	0		241570000000019	3391
2	6	13	8	13	ZAHLUNG	QUITTUNG	GELD	0		207179999999981	3543
2	6	13	9	2	PARK	VEGETATION	BAUM	0		297940000000037	3665
2	6	13	10	4	SPRECHER	AUFRUF	MIKROFON	0		282170000000019	4381
2	6	13	11	16	TRAINING	PULS	SPORT	0		169790000000037	3623
2	6	13	12	38	SUBMISSION	ERNIEDRIGUNG		0		278320000000019	9295
2	6	13	13	35	ZUCKER	SPEISE	SALZ	0		291170000000019	4095
2	6	13	14	31	TEICH	ÜBERSCHWEMMUNG	SEEROSE	0		393570000000019	5351
2	6	13	15	14	MUSIK	OPER	INSTRUMENT	0		591970000000019	7879
2	6	13	16	29	KONJUNKTUR	DIAGNOSE	BÖRSE	0		307779999999981	4525
2	6	13	17	25	GERICHTSHOF	UNWAHRHEIT	ANKLAGE	0		558370000000019	7407
2	6	13	18	27	SUBSTANZ	SEELE	MATERIE	0		174879999999981	3073
2	6	13	19	12	TRAINER	STIL	ÜBUNG	0		312470000000019	7368
2	6	13	20	9	STALL	KUH	KUH	1		185979999999981	2403
2	6	13	21	3	OZEAN	KRABBE	WELLE	0		115659999999963	1847
2	6	13	22	36	KLEINIGKEIT	WAAGE	WICHTIGKEIT	0		490309999999963	7697
2	6	13	23	26	KUNSTWERK	AUFMACHUNG	GEMÄLDE	0		320970000000019	7693
2	6	13	24	23	STREIK	KONFLIKT	BAHN	0		243179999999981	3595
2	6	13	25	40	REGENSCHIRM	BEDARF	TROPFEN	0		285970000000019	8067
2	6	13	26	17	WAFFE	KRIEG	GEWEHR	0		265579999999981	3921
2	6	13	27	8	BEWUNDERUNG	SCHÖNHEIT		0		-1	-1
2	6	13	28	20	ZAHL	PHYSIK	PHYSIK	1		243970000000019	6223
2	6	13	29	18	BEWERTUNG	KELLNERIN	SKALA	0		376329999999981	4542
2	6	13	30	22	WIEDERHERSTELLUNG	VERSCHLECHTERUNG	REPARATUR	0		298279999999981	9590
2	6	13	31	30	HASS	GEFECHT	WUT	0		252770000000019	3927
2	6	13	32	39	FREILASSUNG	AUFENTHALT	GEFANGENNAHME	0		278870000000019	5631
2	6	13	33	7	KRANZ	NEST	NEST	1		134720000000019	2063
2	6	13	34	19	INSEL	URLAUBER	FLASCHENPOST	0		239190000000037	5679
2	6	13	35	1	WAHNSINN	ANSTALT	IDIOT	0		303170000000019	9799
2	6	13	36	10	MILCH	KÄSE	KUH	0		255190000000037	4351
2	6	13	37	24	ENTSCHLOSSENHEIT	DURCHSETZUNG		0		-1	-1
2	6	13	38	28	NACHRICHT	GEBURTSTAG	ZEITUNG	0		601059999999963	7481
2	6	13	39	21	REVOLUTION	WIDERSTAND	UMSTURZ	0		452229999999981	6630
2	6	13	40	15	VERBRÜDERUNG	ENTSCHULDIGUNG		0		-1	-1
2	7	14	1	24	VATER	VORBILD	SOHN	0		457129999999981	5333
2	7	14	2	35	LIST	NAZI	TÜCKE	0		259979999999981	3626
2	7	14	3	25	FRIEDEN	ALLIANZ	KRIEG	0		174279999999981	2669
2	7	14	4	3	IDIOT	UNSINN	DUMMHEIT	0		2600	4616
2	7	14	5	5	GANG	TOR	SCHRITT	0		312440000000037	4687
2	7	14	6	39	GESELLSCHAFT	EINHEIT	VOLK	0		319079999999981	5135
2	7	14	7	23	FLÜCHTLING	ASYL	ASYL	1		160779999999981	2420
2	7	14	8	27	HINDERUNG	SIEGEL	UMWEG	0		427479999999981	5323
2	7	14	9	8	EXPERIMENT	UNTERSUCHUNG	LABOR	0		169790000000037	2839
2	7	14	10	19	MINIMUM	NOTWENDIGKEIT		0		-1	-1
2	7	14	11	16	FREUNDSCHAFT	GEFÄHRTE		0		-1	-1
2	7	14	12	33	KNOBLAUCH	VAMPIR	VAMPIR	1		162879999999981	3047
2	7	14	13	9	INTENSIVSTATION	KRANKENHAUS	KOMA	0		3056	5728
2	7	14	14	11	PRÄDIKAT	PRIMA	VERB	0		4832	5824
2	7	14	15	22	AUTOR	ERFINDUNG	ERFINDER	0		404779999999981	7504
2	7	14	16	37	PARLAMENT	KANZLER	GESETZGEBUNG	0		3431.5	5451
2	7	14	17	7	VORBEREITUNG	VERÖFFENTLICHUNG	PRÄPARATION	0		9388	12164
2	7	14	18	29	FAUST	GEWALT	SCHLAG	0		9776	11456
2	7	14	19	2	SOLO	MUSIKINSTRUMENT	INSTRUMENT	0		2339.5	4304
2	7	14	20	40	LEBER	ORGAN	ORGAN	1		968440000000037	10823
2	7	14	21	12	UNHEIL	ALPTRAUM	UNGLÜCK	0		207590000000037	3664
2	7	14	22	1	GEMEINSCHAFT	ZUSAMMENARBEIT	GESELLSCHAFT	0		245990000000037	4616
2	7	14	23	13	URLAUB	AUSFALL	FARIN	0		1582	2959
2	7	14	24	20	KLINIK	WISSENSCHAFT	OPERATION	0		7126	8878
2	7	14	25	14	WANGE	CHRIST	CHRIST	1		191179999999981	4136
2	7	14	26	4	INFLATION	ENTWERTUNG	WERTVERLUST	0		1896	8032
2	7	14	27	6	LIMIT	MAXIMUM	GRENZE	0		155879999999981	3479
2	7	14	28	18	KONFRONTATION	RACHE	STREIT	0		205479999999981	3663
2	7	14	29	26	RASSE	NATIONALIST	FASCHIST	0		411979999999981	8472
2	7	14	30	36	SÄUFER	WIRT	ESSER	0		255979999999981	4336
2	7	14	31	15	LAMM	MITTAGESSEN	ABENDESSEN	0		1605.5	3336
2	7	14	32	38	ZELT	ZIRKUS	ZIRKUS	1		1680	3248
2	7	14	33	34	NACHBARSCHAFT	HECKE	STRA?E	0		602820000000019	7711
2	7	14	34	28	SCHLÄGER	KRIMINALITÄT	BALL	0		6063	6706
2	7	14	35	21	UNABHÄNGIGKEIT	SELBSTBESTIMMUNG	FREIHEIT	0		4699.5	6364
2	7	14	36	10	SCHMUGGEL	IMPORT	IMPORT	1		158259999999963	3216
2	7	14	37	32	SCHLUSSFOLGERUNG	KONSEQUENZ	FAZIT	0		409479999999981	5511
2	7	14	38	17	TECHNOLOGIE	GEHIRNWÄSCHE	COMPUTER	0		2816.5	4735
2	7	14	39	30	DIAKONIE	VERSORGUNG	PFLEGE	0		2152	3528
2	7	14	40	31	TOD	NOTWEHR	LEBEN	0		3432	5608
2	8	15	1	34	PATRIOTISMUS	EXTREMISMUS	NATIONALISMUS	0		402209999999963	7622
2	8	15	2	25	DRECK	VERUNREINIGUNG	SAUBERKEIT	0		3407	6367
2	8	15	3	6	MANDANT	RECHT	ANWALT	0		314319999999925	5111
2	8	15	4	2	UNTERSCHRIFT	FORMULAR	VERTRAG	0		286309999999963	3879
2	8	15	5	9	SUBKULTUR	UNTERGRUND	UNTERSCHICHT	0		3311	5607
2	8	15	6	3	VORSTAND	LEITER		0		492709999999963	9780
2	8	15	7	17	KOOPERATION	MITHILFE	ZUSAMMENARBEIT	0		2314	5279
2	8	15	8	15	TRITT	SOHLE	SOHLE	1		122259999999963	2290
2	8	15	9	37	BEFRAGUNG	MEHRHEIT	TEST	0		2411	3079
2	8	15	10	10	ZOO	BÄR	TIGER	0		191919999999925	5823
2	8	15	11	39	DESSERT	HONIG	HONIG	1		1303	2344
2	8	15	12	32	FORMEL	BERECHNUNG	PHYSIK	0		357380000000075	4894
2	8	15	13	13	WANDEL	ZWISCHENZEIT	ZWISCHENZEIT	1		383790000000037	6224
2	8	15	14	28	BILD	FOTO	PHOTOGRAPHIE	0		495009999999963	8599
2	8	15	15	31	ERMITTLUNG	SCHULD	TÄTER	0		4062	5209
2	8	15	16	36	INFORMATIK	PROGRAMMIERUNG	COMPUTER	0		2900	4564
2	8	15	17	21	AUSEINANDERSETZUNG	ÜBERLEGUNG		0		-1	-1
2	8	15	18	19	ARBEITER	EINKOMMEN	BAUSTELLE	0		5420	6580
2	8	15	19	22	STROH	WALDBRAND	WALDBRAND	1		276709999999963	6247
2	8	15	20	30	ERDBALL	WELTKARTE	PLANET	0		411280000000075	5655
2	8	15	21	24	AKTEUR	DRAMATIK	THEORETIKER	0		4287	6634
2	8	15	22	8	GELIEBTE	GEHEIMNIS	FRAU	0		1796	2980
2	8	15	23	29	INTERVENTION	STREIT	EINMISCHUNG	0		375909999999963	9319
2	8	15	24	38	GEGNER	WAFFENSTILLSTAND	OPFER	0		4215	5119
2	8	15	25	20	REGENBOGEN	FARBE	LILA	0		368330000000075	4328
2	8	15	26	7	DONNER	BLITZ	BLITZ	1		137419999999925	2510
2	8	15	27	12	TECHNIKER	INGENIEUR	WERKSTATT	0		475119999999925	7008
2	8	15	28	5	STÜTZE	BEGLEITER	ASSISTENT	0		217319999999925	3739
2	8	15	29	26	POLIZEI	EINSATZ	FEUERWEHR	0		498619999999925	6580
2	8	15	30	33	TAGEBUCH	BIOGRAPHIE	BIOGRAPHIE	1		2957	5959
2	8	15	31	40	BEARBEITUNG	HONORAR	KORREKTUR	0		445319999999925	12093
2	8	15	32	18	ERNÄHRUNG	EIWEIß	TRINKEN	0		447919999999925	5567
2	8	15	33	23	OPPOSITION	VERWEIGERUNG	DAGGEGEN	0		435119999999925	5849
2	8	15	34	1	PYRAMIDE	ARCHITEKTUR	ARCHITEKTUR	1		1557	3973
2	8	15	35	16	SONNE	GRAD	PLANET	0		2839	3785
2	8	15	36	4	BRILLE	KRAWATTE		0		-1	-1
2	8	15	37	27	KUNST	ARTIST		0		-1	-1
2	8	15	38	14	REGIME	ZERSCHLAGUNG	UMSTURZ	0		159119999999925	4215
2	8	15	39	35	GOTT	VEREHRUNG	RELIGION	0		483119999999925	6465
2	8	15	40	11	SCHÄTZUNG	SPEKULATION		0		-1	-1
								67
