## Supplementary material for "Vast amounts of encoded items nullify but do not reverse the effect of sleep on declarative memory": Dataset: PAL_3_1_2.xlsx

### Sheet: Sheet1
VP_Nr	Block	VersioN	counter	pair_code	cue	correct_answer	answer	accuracy	reactiontime1	reactiontime2
3	1	15	1	26	POLIZEI	EINSATZ	EINSATZ	1	4376.2	7312
3	1	15	2	6	MANDANT	RECHT		0	-1	-1
3	1	15	3	14	REGIME	ZERSCHLAGUNG		0	-1	-1
3	1	15	4	35	GOTT	VEREHRUNG	RELIGION	0	2434.2	3970
3	1	15	5	5	STÜTZE	BEGLEITER		0	-1	-1
3	1	15	6	19	ARBEITER	EINKOMMEN		0	-1	-1
3	1	15	7	29	INTERVENTION	STREIT		0	-1	-1
3	1	15	8	37	BEFRAGUNG	MEHRHEIT		0	-1	-1
3	1	15	9	33	TAGEBUCH	BIOGRAPHIE	EINTRAG	0	5159	6319
3	1	15	10	11	SCHÄTZUNG	SPEKULATION		0	-1	-1
3	1	15	11	28	BILD	FOTO	KAMERA	0	3102.2	4310
3	1	15	12	3	VORSTAND	LEITER		0	-1	-1
3	1	15	13	22	STROH	WALDBRAND		0	-1	-1
3	1	15	14	13	WANDEL	ZWISCHENZEIT		0	-1	-1
3	1	15	15	10	ZOO	BÄR	TIERE	0	4468.2	6052
3	1	15	16	2	UNTERSCHRIFT	FORMULAR	SIGNATUR	0	9735	11623
3	1	15	17	30	ERDBALL	WELTKARTE	WELTKUGEL	0	350320000000001	9352
3	1	15	18	21	AUSEINANDERSETZUNG	ÜBERLEGUNG	KONFLIKT	0	686920000000001	8309
3	1	15	19	38	GEGNER	WAFFENSTILLSTAND	FEIND	0	1943	3128
3	1	15	20	16	SONNE	GRAD	GRAD	1	170220000000001	2862
3	1	15	21	39	DESSERT	HONIG	HONIG	1	2580.5	4119
3	1	15	22	36	INFORMATIK	PROGRAMMIERUNG	PROGRAMMIERUNG	1	1423	6346
3	1	15	23	20	REGENBOGEN	FARBE	FARBE	1	149220000000001	2652
3	1	15	24	9	SUBKULTUR	UNTERGRUND	UNTERGRUND	1	13369.9	14751
3	1	15	25	24	AKTEUR	DRAMATIK		0	-1	-1
3	1	15	26	23	OPPOSITION	VERWEIGERUNG		0	-1	-1
3	1	15	27	34	PATRIOTISMUS	EXTREMISMUS		0	-1	-1
3	1	15	28	7	DONNER	BLITZ	BLITZ	1	199020000000001	3200
3	1	15	29	27	KUNST	ARTIST	ARTIS	1	17841.9	20001
3	1	15	30	40	BEARBEITUNG	HONORAR		0	122	4404
3	1	15	31	18	ERNÄHRUNG	EIWEIß		0	-1	-1
3	1	15	32	17	KOOPERATION	MITHILFE		0	-1	-1
3	1	15	33	4	BRILLE	KRAWATTE		0	-1	-1
3	1	15	34	15	TRITT	SOHLE	SOHLE	1	197820000000001	3330
3	1	15	35	12	TECHNIKER	INGENIEUR		0	-1	-1
3	1	15	36	31	ERMITTLUNG	SCHULD		0	-1	-1
3	1	15	37	25	DRECK	VERUNREINIGUNG		0	-1	-1
3	1	15	38	8	GELIEBTE	GEHEIMNIS	GEHEIMNIS	1	165520000000001	5679
3	1	15	39	32	FORMEL	BERECHNUNG	EINS	0	2247	2911
3	1	15	40	1	PYRAMIDE	ARCHITEKTUR	TRAPETZ	0	10423.2	12007
3	2	16	1	37	MÖRDER	SÜNDE		0	-1	-1
3	2	16	2	5	NATION	EINIGKEIT		0	-1	-1
3	2	16	3	29	GERICHT	VERHANDLUNG		0	-1	-1
3	2	16	4	2	GEFAHR	HAI		0	-1	-1
3	2	16	5	27	ROUTE	HEIMWEG	STRECKE	0	551019999999995	7334
3	2	16	6	13	JOURNALIST	PRESSEFREIHEIT		0	-1	-1
3	2	16	7	19	AFFÄRE	PARTNERSCHAFT	SCHULD	0	101993999999999	13087
3	2	16	8	17	JUSTIZ	GLAUBWÜRDIGKEIT		0	-1	-1
3	2	16	9	39	FLIRT	ROMANTIK		0	-1	-1
3	2	16	10	22	DIREKTION	BESCHLUSS		0	-1	-1
3	2	16	11	38	PRIESTER	KATHEDRALE	KIRCHE	0	942319999999995	10775
3	2	16	12	8	BEFUGNIS	ERMÄCHTIGUNG	ERLAUBNIS	0	506330000000005	7911
3	2	16	13	12	KAPITALISMUS	KOMMUNISMUS	KOMMUNISMUS	1	281539999999991	6508
3	2	16	14	11	PHASE	STADIUM		0	-1	-1
3	2	16	15	30	AUSKUNFT	PROPAGANDA		0	-1	-1
3	2	16	16	21	RANG	HIERARCHIE		0	-1	-1
3	2	16	17	6	BEVÖLKERUNG	MASSE		0	-1	-1
3	2	16	18	14	KOCH	OFEN		0	-1	-1
3	2	16	19	4	UNRECHT	BENACHTEILIGUNG		0	-1	-1
3	2	16	20	24	MODE	HOSE		0	-1	-1
3	2	16	21	23	BOSS	HEMD	HEMD	1	461239999999991	6204
3	2	16	22	3	SEE	WASSER	BOOT	0	291130000000005	3664
3	2	16	23	35	FREUDE	LUST		0	-1	-1
3	2	16	24	26	PUBLIKUM	ZUSCHAUER	PRIVAT	0	11622.3	13999
3	2	16	25	31	EXEKUTION	ERSCHIEßUNG	ERSCHIESUNG	1	273419999999995	7929
3	2	16	26	20	ANLAGE	RENDITE	GELD	0	664439999999991	7684
3	2	16	27	34	STUDENT	KLAUSUR	KLAUSUR	1	203930000000005	3674
3	2	16	28	36	BOMBE	TERRORIST	TERRORIST	1	122789999999991	4588
3	2	16	29	40	VIRUS	ERREGER		0	-1	-1
3	2	16	30	15	VISUM	TOURISMUS	REISE	0	411419999999995	5039
3	2	16	31	9	SCHNITT	FILM	MESSER	0	464239999999991	5754
3	2	16	32	16	BIRKE	LAUB	LAUB	1	115919999999995	1911
3	2	16	33	33	VERGÜTUNG	GELD	GEHALT	0	336289999999991	4615
3	2	16	34	32	BAUER	FARM	HOF	0	400739999999991	4786
3	2	16	35	18	ASSISTENT	PROFESSION	HELFER	0	362019999999995	4876
3	2	16	36	7	KOMMENTAR	PRESSE		0	-1	-1
3	2	16	37	10	FLÄCHE	ZENTRUM		0	-1	-1
3	2	16	38	1	BEHÖRDE	KÜNDIGUNG		0	-1	-1
3	2	16	39	25	CHARAKTER	OFFENHEIT		0	-1	-1
3	2	16	40	28	BOOT	MATROSE	MEER	0	849019999999995	9518
3	3	1	1	35	FIGUR	BRETT		0	-1	-1
3	3	1	2	37	ANEKDOTE	WITZ		0	-1	-1
3	3	1	3	12	NUTZEN	KOSTEN	KOSTEN	1	3072.5	5649
3	3	1	4	7	ZEITUNG	DRUCK	ARTIKEL	0	449920000000019	8310
3	3	1	5	25	SPASS	FEIER	GLÜCK	0	103706000000001	11511
3	3	1	6	27	GRUNDRECHT	VERFASSUNG	FREIHEIT	0	304729999999981	4543
3	3	1	7	8	BARGELD	WERT	KREDIT	0	688229999999981	7903
3	3	1	8	21	DEMOKRATIE	SYSTEM		0	-1	-1
3	3	1	9	15	BECHER	KAFFEE	TASSE	0	1604.5	2819
3	3	1	10	20	INFORMATION	INHALT	FAKT	0	3704.5	4608
3	3	1	11	3	STILLE	EINSAMKEIT	RUHE	0	258229999999981	3700
3	3	1	12	29	MANGEL	VERZICHT		0	-1	-1
3	3	1	13	30	BEGRIFF	BEDEUTUNG		0	-1	-1
3	3	1	14	1	PELZ	FUCHS	FELL	0	542329999999981	6463
3	3	1	15	2	MASCHINE	APPARAT		0	-1	-1
3	3	1	16	22	LÖSUNG	PROBLEM	RESULTAT	0	306010000000009	6336
3	3	1	17	10	ABSPRACHE	VERTRAG	EINIGUNG	0	295929999999981	4567
3	3	1	18	11	GEHIRN	BEWUSSTSEIN	GEDANKEN	0	290520000000019	5023
3	3	1	19	9	FORM	KREIS		0	2007.5	6271
3	3	1	20	4	STURM	WINDHAUCH	WIND	0	222329999999981	3623
3	3	1	21	33	RÜSTUNG	ANGRIFF	METALL	0	4445	5774
3	3	1	22	36	RÜCKSCHRITT	VERGANGENHEIT		0	-1	-1
3	3	1	23	14	STERN	WEIHNACHTEN	MOND	0	5652	6839
3	3	1	24	32	EINGEBUNG	IDEE	IDEE	1	246029999999981	4236
3	3	1	25	6	CHAOS	STRUKTUR	ORDNUNG	0	1775.5	8847
3	3	1	26	16	VOGEL	KATZE		0	-1	-1
3	3	1	27	38	FÄHIGKEIT	VERANLAGUNG	KÖNNEN	0	189210000000009	5327
3	3	1	28	28	URHEBER	KAUSALITÄT	AUTOR	0	2671.5	3599
3	3	1	29	13	KUGEL	QUADRAT	BALL	0	316729999999981	4030
3	3	1	30	34	EMPFEHLUNG	RAT		0	-1	-1
3	3	1	31	5	BERUF	ANERKENNUNG		0	-1	-1
3	3	1	32	40	PUPPE	KIND		0	-1	-1
3	3	1	33	19	ERDE	STEIN	WELT	0	262329999999981	3671
3	3	1	34	39	SCHAMGEFÜHL	KÖRPER		0	-1	-1
3	3	1	35	26	SKLAVE	KÖNIG		0	-1	-1
3	3	1	36	17	STAUB	SAUBERKEIT	DRECK	0	3302.5	8318
3	3	1	37	31	NÄSSE	GEWITTER	WASSER	0	6159.5	7551
3	3	1	38	23	SÄNGER	KÜNSTLER	KÜNSTLER	1	2983.5	5711
3	3	1	39	18	TRINKSPRUCH	SPRICHWORT	PROST	0	802329999999981	8896
3	3	1	40	24	BEDÜRFNIS	WERBUNG	VERLANGEN	0	3342.5	4622
3	4	2	1	39	FASS	KELLER	BODEN	0	1620.5	2612
3	4	2	2	6	ZUWACHS	FORTSCHRITT	ANSTIEG	0	456620000000019	6255
3	4	2	3	22	MACHT	HERRSCHER	EINFLUSS	0	5207.5	6887
3	4	2	4	14	HAUT	BLUT		0	-1	-1
3	4	2	5	1	BLICK	PERSPEKTIVE		0	-1	-1
3	4	2	6	10	ILLUSION	WAHRNEHMUNG		0	-1	-1
3	4	2	7	28	UHR	KIRCHE	ZEIT	0	174629999999981	2911
3	4	2	8	4	KRITIK	ZWEIFEL		0	-1	-1
3	4	2	9	40	POSTKUTSCHE	PFERD	PFERD	1	2821.5	4765
3	4	2	10	23	BUNGALOW	SIEDLUNG	HAUS	0	181779999999981	2743
3	4	2	11	19	GEISEL	GEFANGENER		0	-1	-1
3	4	2	12	3	VERLUST	ABNAHME		0	-1	-1
3	4	2	13	31	HÄRTE	KRAFT		0	-1	-1
3	4	2	14	9	GESPENST	ERSCHEINUNG	SCHLOSS	0	327170000000019	9567
3	4	2	15	16	KRITERIUM	AUSWAHL	FAKTOR	0	147707999999998	15626
3	4	2	16	30	SPRACHE	AKUSTIK		0	-1	-1
3	4	2	17	37	DÄMMERUNG	MORGENGRAUEN		0	8667.5	19675
3	4	2	18	34	PRÜFUNG	MISSERFOLG		0	-1	-1
3	4	2	19	2	MALER	PIANIST		0	-1	-1
3	4	2	20	26	FRAGE	EINWAND	ANTWORT	0	293089999999991	7380
3	4	2	21	5	FREUND	VERTRAUEN	FEIND	0	209760000000009	3102
3	4	2	22	36	AUSWERTUNG	ERGEBNIS	ERGEBNISS	1	775970000000019	9535
3	4	2	23	32	TRAUM	WIRKLICHKEIT		0	-1	-1
3	4	2	24	17	VERSCHLEIERUNG	KOPFTUCH	KOPFTUCH	1	259970000000019	4639
3	4	2	25	11	EHE	VERLOBUNG		0	-1	-1
3	4	2	26	27	SCHICKSAL	IRONIE		0	-1	-1
3	4	2	27	24	GNADE	BARMHERZIGKEIT	BARMHERZIGKEIT	1	241560000000009	6214
3	4	2	28	20	BEGRÜSSUNG	FREUNDLICHKEIT		0	659260000000009	12800
3	4	2	29	12	KOMÖDIE	DRAMA	DRAMA	1	215170000000019	6695
3	4	2	30	13	TIER	FROSCH	ELEFANT	0	166717000000002	17814
3	4	2	31	25	DISZIPLIN	GEHORSAM		0	-1	-1
3	4	2	32	33	ERLÖSUNG	HIMMELREICH	RELIGION	0	196270000000019	4850
3	4	2	33	35	ANFORDERUNG	SCHWIERIGKEIT	ERWARTUNG	0	483170000000019	6415
3	4	2	34	38	NEFFE	GROSSMUTTER	BRUDER	0	473570000000019	12224
3	4	2	35	21	ANSTAND	SITTE		0	-1	-1
3	4	2	36	7	GRAS	VIEH		0	-1	-1
3	4	2	37	29	TAL	WIESE	BERG	0	1588.5	3388
3	4	2	38	15	SEEGANG	DAMPFER	BOOT	0	1439.5	4871
3	4	2	39	8	BERG	HÜTTE	STEIN	0	423970000000019	5498
3	4	2	40	18	SCHMETTERLING	BLÜTE	LARVE	0	177270000000019	3780
3	5	3	1	10	LEIDENSCHAFT	KUSS		0	-1	-1
3	5	3	2	30	TAT	ABSICHT		0	-1	-1
3	5	3	3	39	GESCHREI	PANIK	LÄRM	0	629590000000037	7599
3	5	3	4	32	CHANCE	BEGEGNUNG	GLÜCK	0	207979999999981	3807
3	5	3	5	15	PAPIER	BRIEF	BRIEF	1	343179999999981	4519
3	5	3	6	2	VULKAN	EXPLOSION	EXPLOSION	1	187159999999963	4027
3	5	3	7	3	TÄUSCHUNG	ECHTHEIT		0	-1	-1
3	5	3	8	12	DAMPF	LOKOMOTIVE	MASCHIENE	0	539959999999963	7395
3	5	3	9	1	GIFT	MORD	MORD	1	197079999999981	3082
3	5	3	10	33	AUTO	PRESTIGE	WERKSTATT	0	537579999999981	8151
3	5	3	11	16	GEBÄUDE	HOTEL	HAUS	0	511159999999963	6247
3	5	3	12	7	NORM	MORAL		0	-1	-1
3	5	3	13	25	ZWIELICHT	UNTERWELT		0	-1	-1
3	5	3	14	26	BEWEIS	TATSACHE	FAKT	0	376759999999963	6727
3	5	3	15	31	VERGLEICH	GLEICHNIS	GLEICHNIS	1	5135	7095
3	5	3	16	24	RICHTER	GERECHTIGKEIT	GERECHTIGKEIT	1	407190000000037	9023
3	5	3	17	17	GEIST	FLASCHE		0	-1	-1
3	5	3	18	20	LARVE	RAUPE	FLIEGE	0	147995999999996	17024
3	5	3	19	18	GEDÄCHTNIS	ELEFANT	STUDIE	0	247879999999981	4894
3	5	3	20	8	MEINEID	EHRENHAFTIGKEIT		0	-1	-1
3	5	3	21	13	HELDENMUT	TAPFERKEIT		0	-1	-1
3	5	3	22	36	JUNGE	MÄDCHEN	ALT	0	289559999999963	3671
3	5	3	23	5	INDUSTRIE	BRANCHE		0	-1	-1
3	5	3	24	28	SEGEN	SCHÖPFER	KIRCHE	0	673390000000037	14117
3	5	3	25	19	GESUNDHEIT	IMPFUNG		0	-1	-1
3	5	3	26	9	ANSICHT	MEINUNG		0	-1	-1
3	5	3	27	6	BESITZ	ANTEIL		0	-1	-1
3	5	3	28	22	ZEIT	URSPRUNG		0	-1	-1
3	5	3	29	37	WOLLE	KLEIDUNG	SCHAAF	0	264670000000019	4569
3	5	3	30	29	PUDDING	SÜSSIGKEITEN	SÜSS	0	610090000000037	20002
3	5	3	31	40	PLAN	GROSSSTADT		0	-1	-1
3	5	3	32	21	STOLZ	RUHM	SCHAM	0	598879999999981	7479
3	5	3	33	34	ERDGESCHOSS	DACHBODEN	DACHGESCHOSS	0	170079999999981	6369
3	5	3	34	14	FORDERUNG	GEHALT	VERLANGN	0	184290000000037	4402
3	5	3	35	35	PROFIL	QUERSCHNITT		0	-1	-1
3	5	3	36	4	STUHL	SESSEL	TISCH	0	310379999999981	6207
3	5	3	37	11	APFEL	PFIRSICH	OBST	0	290940000000037	11359
3	5	3	38	27	ALKOHOL	OPIUM	OPIUM	1	2241.5	6343
3	5	3	39	23	ARMUT	ELEND	ELEND	1	217409999999963	4287
3	5	3	40	38	DEFINITION	KONZEPT		0	-1	-1
3	6	4	1	29	ANFÜHRER	CHEF		0	-1	-1
3	6	4	2	24	LABYRINTH	SUCHE		0	-1	-1
3	6	4	3	20	ANDEUTUNG	VERDACHT		0	-1	-1
3	6	4	4	22	ZIMMER	ECKE	RAUM	0	174820000000019	2937
3	6	4	5	4	ANGEBOT	MARKT	NACHFRAGE	0	338990000000037	7317
3	6	4	6	9	LAUNE	HUMOR	GEMÜT	0	369579999999981	5944
3	6	4	7	31	MERKMAL	DETAIL		0	-1	-1
3	6	4	8	33	BEGABUNG	VERERBUNG	TALENT	0	103519000000004	12975
3	6	4	9	3	SALAT	GARTEN		0	-1	-1
3	6	4	10	37	ANGST	SCHLANGE	FURCHT	0	198379999999981	3809
3	6	4	11	5	MÖNCH	NONNE	KLOSTER	0	4478	6419
3	6	4	12	26	DICKICHT	WALD		0	-1	-1
3	6	4	13	10	ZIEL	RICHTUNG		0	-1	-1
3	6	4	14	6	STIRN	KINN	GESICHT	0	2888	5352
3	6	4	15	18	BESESSENHEIT	TEUFEL		0	-1	-1
3	6	4	16	15	MOOR	SUMPF		0	-1	-1
3	6	4	17	25	BETTLER	UNGLÜCK	ARM	0	199079999999981	2960
3	6	4	18	28	GÖTTIN	GEBET		0	-1	-1
3	6	4	19	27	VERRAT	TREUE		0	-1	-1
3	6	4	20	21	DIAMANT	GOLD		0	-1	-1
3	6	4	21	35	FAHNE	EROBERUNG	MAST	0	1980	2764
3	6	4	22	34	SCHLEMMER	LECKERBISSEN		0	-1	-1
3	6	4	23	12	THEORIE	AUSNAHME	PRAXIS	0	184659999999963	5208
3	6	4	24	1	GRUPPE	VERSAMMLUNG		0	-1	-1
3	6	4	25	30	MUSIKER	AKKORDEON	OBOE	0	397190000000037	5700
3	6	4	26	39	GESCHICHTE	ENTWICKLUNG		0	-1	-1
3	6	4	27	17	KLIPPE	ABGRUND		0	-1	-1
3	6	4	28	38	SAUERSTOFF	LUFT	LUFT	1	669729999999981	8503
3	6	4	29	2	SCHÜLER	DOZENT	DOZENT	1	107910999999996	12120
3	6	4	30	16	ERFORSCHUNG	PATENT		0	-1	-1
3	6	4	31	13	NAGEL	METALL	HAMMER	0	1800	3035
3	6	4	32	23	GEDICHT	LIEBE		0	-1	-1
3	6	4	33	14	ERGÄNZUNG	ZUSATZ		0	-1	-1
3	6	4	34	8	GLÜCK	ZUFALL	ZUFALL	1	764259999999963	9707
3	6	4	35	40	GENUSS	ZIGARRE		0	-1	-1
3	6	4	36	11	AUFGABE	ERLEDIGUNG		0	-1	-1
3	6	4	37	7	HIMMEL	FIRMAMENT	FIRMAMENT	1	4208	6153
3	6	4	38	36	POLIZIST	WACHE		0	-1	-1
3	6	4	39	19	BETRAG	WECHSEL		0	-1	-1
3	6	4	40	32	DIENER	HALTUNG	HERR	0	5280	6704
3	7	5	1	27	SCHAUSPIEL	BÜHNE	THEATER	0	189809999999963	3437
3	7	5	2	18	BAHNHOF	KIOSK	ZUG	0	174790000000037	2249
3	7	5	3	16	REISE	KONTINENT		0	-1	-1
3	7	5	4	32	FABRIK	PRODUKTION		0	-1	-1
3	7	5	5	12	FLOCKEN	SCHNEE	SCHNEE	1	127820000000019	2234
3	7	5	6	1	KRUG	BIER	BIER	1	245209999999963	3212
3	7	5	7	34	EREIGNIS	FEST		0	-1	-1
3	7	5	8	35	GETREIDE	DINKEL	DINKEL	1	198309999999963	3359
3	7	5	9	28	STIFT	KAPPE		0	-1	-1
3	7	5	10	22	NATUR	PFLANZE	PFLANZE	1	449509999999963	6320
3	7	5	11	6	GLAUBE	BIBEL	RELIGION	0	175009999999963	5919
3	7	5	12	10	INSTRUMENT	OBOE	OBOE	1	340609999999963	4918
3	7	5	13	3	BRÜCKE	SAN FRANCISCO	FLUSS	0	828709999999963	9071
3	7	5	14	15	TROPEN	AMAZONAS	REGEN	0	584809999999963	6864
3	7	5	15	33	REPTIL	ECHSE	SCHUPPEN	0	259909999999963	11314
3	7	5	16	31	AUFTRAG	ARBEIT		0	-1	-1
3	7	5	17	20	RIESE	SCHRITT	SCHRITT	1	10015	12218
3	7	5	18	24	INFEKTION	SCHMERZEN	WUNDE	0	811270000000019	11460
3	7	5	19	36	STRASSE	TEER		0	-1	-1
3	7	5	20	14	ANGABE	ZEUGE		0	-1	-1
3	7	5	21	38	FAHRZEUG	KETTE	AUTO	0	631909999999963	7095
3	7	5	22	4	MAUER	BRÜSTUNG		0	-1	-1
3	7	5	23	9	KAUFHAUS	SCHAUFENSTER		0	307420000000019	5569
3	7	5	24	29	PINSEL	LEINWAND		0	443979999999981	16872
3	7	5	25	37	WEBER	KAMM	GEWAND	0	263109999999963	4927
3	7	5	26	40	FLOTTE	DECK	SCHIFF	0	721520000000019	8191
3	7	5	27	17	SCHIFF	DOCK	KAPTAIN	0	309440000000037	5756
3	7	5	28	23	ZÜGEL	WENDE	PFERD	0	226079999999981	3479
3	7	5	29	2	GELENK	KEULE	KNÖCHEL	0	4042	5770
3	7	5	30	13	GESICHT	MASKE	STIRN	0	340070000000019	4498
3	7	5	31	39	VERLETZUNG	SCHORF		0	-1	-1
3	7	5	32	5	ORCHESTER	KONZERT	KONZERT	1	5650.5	7176
3	7	5	33	8	HEFT	NOTE		0	-1	-1
3	7	5	34	21	BÜNDNIS	PAKT		0	-1	-1
3	7	5	35	19	SCHULE	HOLZ		0	-1	-1
3	7	5	36	30	HEER	INFANTERIE	SCHLACHTZUG	0	806259999999963	17442
3	7	5	37	7	AUFSTAND	REBELLION	REVOLUTION	0	11791	13736
3	7	5	38	11	MÖBEL	LEHNE		0	-1	-1
3	7	5	39	26	FAHRRAD	PEDAL	KETTE	0	350220000000019	4479
3	7	5	40	25	SPORT	SCHWEISS		0	-1	-1
3	8	6	1	8	FLUGZEUG	TOMATENSAFT		0	-1	-1
3	8	6	2	9	HERD	FEUER	FLAMME	0	229530000000075	3324
3	8	6	3	37	STRAUSS	TULPEN	EI	0	148330000000075	2220
3	8	6	4	38	FISCH	SCHUPPEN		0	-1	-1
3	8	6	5	25	AQUARELL	GALERIE	GEMÄLDE	0	630330000000075	7503
3	8	6	6	40	RADIO	STIMME	STIMME	1	213509999999963	4735
3	8	6	7	27	MUSEUM	ÄGYPTEN		0	-1	-1
3	8	6	8	28	BIBLIOTHEK	SIGNATUR	BÜCHER	0	1649.5	2959
3	8	6	9	30	BUCH	SCHRIFTSTELLER	SEITE	0	3007	4167
3	8	6	10	14	HOCHZEIT	ALTAR		0	-1	-1
3	8	6	11	7	TONNE	REGEN	REGEN	1	222309999999963	3340
3	8	6	12	1	UFER	DAMM	FLUSS	0	2143.5	3074
3	8	6	13	39	LABOR	PIPETTE	RATTE	0	241509999999963	3784
3	8	6	14	20	RINGE	BAUM		0	-1	-1
3	8	6	15	19	THEATER	REIHE	ZUSCHAUER	0	172290999999996	19248
3	8	6	16	33	LADEN	REKLAME	THEKE	0	283830000000075	4329
3	8	6	17	12	ZEUS	HADES	HADES	1	544430000000075	6556
3	8	6	18	13	VERORDNUNG	BESCHEID		0	-1	-1
3	8	6	19	2	WEIN	BLUME		0	-1	-1
3	8	6	20	6	DYNAMO	LICHT	LICHT	1	131959999999963	2456
3	8	6	21	23	NÄHEN	KREUZSTICH	SCHNEIDER	0	622330000000075	9775
3	8	6	22	31	ORKAN	WIRBEL	BÖE	0	196640000000037	3036
3	8	6	23	4	WINTER	UNFALL	SCHNEE	0	1552.5	3450
3	8	6	24	21	ARZT	PRAXIS	KRANKENHAUS	0	231919999999925	7698
3	8	6	25	24	SPIELZEUG	PLASTIK		0	-1	-1
3	8	6	26	16	NACHT	SCHEINWERFER		0	-1	-1
3	8	6	27	22	ENERGIE	ÖL		0	-1	-1
3	8	6	28	34	MUSKEL	SEHNE	TRAINING	0	733530000000075	9183
3	8	6	29	26	KÜCHE	EIMER		0	-1	-1
3	8	6	30	3	GEBIRGE	EDELWEISS	STEIN	0	426309999999963	6351
3	8	6	31	15	GEFÄNGNIS	VERGEHEN		0	849509999999963	12567
3	8	6	32	18	KAMPF	SIEG	FAUST	0	536909999999963	6767
3	8	6	33	11	SCHACH	TURM		0	-1	-1
3	8	6	34	5	EISENBAHN	SCHIENE	ZUG	0	855880000000075	9655
3	8	6	35	32	SCHMIED	HUFEISEN	EISEN	0	542330000000075	7012
3	8	6	36	36	INSEKT	LIBELLE		0	-1	-1
3	8	6	37	10	TANNE	RINDE		0	-1	-1
3	8	6	38	17	REVOLVER	KALIBER	SCHUSS	0	683869999999925	8146
3	8	6	39	35	KÜSTE	DÜNE		0	-1	-1
3	8	6	40	29	GRILLEN	SOMMER	SOMMER	1	175109999999963	2767
