## Supplementary material for "Vast amounts of encoded items nullify but do not reverse the effect of sleep on declarative memory": Dataset: PAL_3_1_3.xlsx

### Sheet: Sheet1
VP_Nr	Block	VersioN	counter	pair_code	cue	correct_answer	answer	accuracy	reactiontime1	reactiontime2
3	1	15	1	37	BEFRAGUNG	MEHRHEIT		0	-1	-1
3	1	15	2	7	DONNER	BLITZ	BLITZ	1	2079.1	3194
3	1	15	3	3	VORSTAND	LEITER		0	-1	-1
3	1	15	4	23	OPPOSITION	VERWEIGERUNG		0	-1	-1
3	1	15	5	13	WANDEL	ZWISCHENZEIT		0	-1	-1
3	1	15	6	15	TRITT	SOHLE	SOHLE	1	1280.1	3603
3	1	15	7	18	ERNÄHRUNG	EIWEIß		0	-1	-1
3	1	15	8	22	STROH	WALDBRAND		0	-1	-1
3	1	15	9	9	SUBKULTUR	UNTERGRUND	UNTERGRUND	1	5276.2	7031
3	1	15	10	16	SONNE	GRAD	GRAD	1	1822.6	2960
3	1	15	11	31	ERMITTLUNG	SCHULD		0	-1	-1
3	1	15	12	6	MANDANT	RECHT		0	-1	-1
3	1	15	13	36	INFORMATIK	PROGRAMMIERUNG	PROGRAMMIERUNG	1	1255.1	4407
3	1	15	14	33	TAGEBUCH	BIOGRAPHIE		0	-1	-1
3	1	15	15	1	PYRAMIDE	ARCHITEKTUR		0	-1	-1
3	1	15	16	25	DRECK	VERUNREINIGUNG	STAUB	0	3223	4648
3	1	15	17	21	AUSEINANDERSETZUNG	ÜBERLEGUNG		0	-1	-1
3	1	15	18	38	GEGNER	WAFFENSTILLSTAND		0	-1	-1
3	1	15	19	35	GOTT	VEREHRUNG	RELIGION	0	396010000000001	6440
3	1	15	20	27	KUNST	ARTIST	ARTIST	1	582410000000001	7320
3	1	15	21	40	BEARBEITUNG	HONORAR		0	-1	-1
3	1	15	22	20	REGENBOGEN	FARBE	FARBE	1	148810000000001	3144
3	1	15	23	34	PATRIOTISMUS	EXTREMISMUS		0	-1	-1
3	1	15	24	4	BRILLE	KRAWATTE		0	-1	-1
3	1	15	25	17	KOOPERATION	MITHILFE		0	-1	-1
3	1	15	26	11	SCHÄTZUNG	SPEKULATION		0	-1	-1
3	1	15	27	24	AKTEUR	DRAMATIK		0	-1	-1
3	1	15	28	10	ZOO	BÄR		0	-1	-1
3	1	15	29	28	BILD	FOTO		0	-1	-1
3	1	15	30	26	POLIZEI	EINSATZ	EINSATZ	1	111060000000001	2513
3	1	15	31	8	GELIEBTE	GEHEIMNIS	GEHEIMNIS	1	125239999999999	3289
3	1	15	32	14	REGIME	ZERSCHLAGUNG		0	-1	-1
3	1	15	33	29	INTERVENTION	STREIT		0	-1	-1
3	1	15	34	19	ARBEITER	EINKOMMEN		0	-1	-1
3	1	15	35	39	DESSERT	HONIG	HONIG	1	442389999999999	7576
3	1	15	36	12	TECHNIKER	INGENIEUR		0	-1	-1
3	1	15	37	2	UNTERSCHRIFT	FORMULAR	SIGNATUR	0	1959.5	3120
3	1	15	38	30	ERDBALL	WELTKARTE	WELT	0	1727.5	5096
3	1	15	39	5	STÜTZE	BEGLEITER		0	-1	-1
3	1	15	40	32	FORMEL	BERECHNUNG		0	-1	-1
3	2	16	1	23	BOSS	HEMD	HEMD	1	273019999999995	4458
3	2	16	2	10	FLÄCHE	ZENTRUM		0	-1	-1
3	2	16	3	21	RANG	HIERARCHIE		0	-1	-1
3	2	16	4	22	DIREKTION	BESCHLUSS		0	-1	-1
3	2	16	5	7	KOMMENTAR	PRESSE		0	-1	-1
3	2	16	6	35	FREUDE	LUST		0	-1	-1
3	2	16	7	25	CHARAKTER	OFFENHEIT		0	-1	-1
3	2	16	8	19	AFFÄRE	PARTNERSCHAFT		0	-1	-1
3	2	16	9	38	PRIESTER	KATHEDRALE	KIRCHE	0	466319999999995	6391
3	2	16	10	9	SCHNITT	FILM		0	-1	-1
3	2	16	11	12	KAPITALISMUS	KOMMUNISMUS	KOMMUNISMUS	1	1798	6206
3	2	16	12	2	GEFAHR	HAI		0	-1	-1
3	2	16	13	15	VISUM	TOURISMUS	REISE	0	298319999999995	3839
3	2	16	14	40	VIRUS	ERREGER		0	-1	-1
3	2	16	15	8	BEFUGNIS	ERMÄCHTIGUNG		0	-1	-1
3	2	16	16	27	ROUTE	HEIMWEG		0	-1	-1
3	2	16	17	37	MÖRDER	SÜNDE		0	-1	-1
3	2	16	18	29	GERICHT	VERHANDLUNG		0	-1	-1
3	2	16	19	31	EXEKUTION	ERSCHIEßUNG	ERSCHIESUNG	1	167919999999995	3887
3	2	16	20	26	PUBLIKUM	ZUSCHAUER		0	-1	-1
3	2	16	21	5	NATION	EINIGKEIT		0	-1	-1
3	2	16	22	3	SEE	WASSER		0	-1	-1
3	2	16	23	28	BOOT	MATROSE		0	-1	-1
3	2	16	24	13	JOURNALIST	PRESSEFREIHEIT		0	-1	-1
3	2	16	25	6	BEVÖLKERUNG	MASSE		0	-1	-1
3	2	16	26	34	STUDENT	KLAUSUR	KLAUSUR	1	759930000000005	9063
3	2	16	27	16	BIRKE	LAUB	LAUB	1	1033	1752
3	2	16	28	36	BOMBE	TERRORIST	TERRORIST	1	137339999999991	3742
3	2	16	29	4	UNRECHT	BENACHTEILIGUNG		0	-1	-1
3	2	16	30	32	BAUER	FARM		0	-1	-1
3	2	16	31	24	MODE	HOSE		0	-1	-1
3	2	16	32	39	FLIRT	ROMANTIK		0	-1	-1
3	2	16	33	33	VERGÜTUNG	GELD		0	-1	-1
3	2	16	34	11	PHASE	STADIUM		0	-1	-1
3	2	16	35	18	ASSISTENT	PROFESSION		0	-1	-1
3	2	16	36	20	ANLAGE	RENDITE		0	-1	-1
3	2	16	37	14	KOCH	OFEN		0	-1	-1
3	2	16	38	30	AUSKUNFT	PROPAGANDA		0	-1	-1
3	2	16	39	17	JUSTIZ	GLAUBWÜRDIGKEIT		0	-1	-1
3	2	16	40	1	BEHÖRDE	KÜNDIGUNG	ANSTALT	0	892719999999995	10088
3	3	1	1	3	STILLE	EINSAMKEIT	LÄRM	0	243739999999991	3456
3	3	1	2	10	ABSPRACHE	VERTRAG		0	-1	-1
3	3	1	3	5	BERUF	ANERKENNUNG		0	-1	-1
3	3	1	4	2	MASCHINE	APPARAT		0	-1	-1
3	3	1	5	12	NUTZEN	KOSTEN		0	-1	-1
3	3	1	6	7	ZEITUNG	DRUCK		0	-1	-1
3	3	1	7	39	SCHAMGEFÜHL	KÖRPER		0	-1	-1
3	3	1	8	26	SKLAVE	KÖNIG		0	-1	-1
3	3	1	9	33	RÜSTUNG	ANGRIFF		0	-1	-1
3	3	1	10	34	EMPFEHLUNG	RAT		0	-1	-1
3	3	1	11	40	PUPPE	KIND		0	-1	-1
3	3	1	12	37	ANEKDOTE	WITZ		0	-1	-1
3	3	1	13	20	INFORMATION	INHALT		0	-1	-1
3	3	1	14	24	BEDÜRFNIS	WERBUNG		0	-1	-1
3	3	1	15	36	RÜCKSCHRITT	VERGANGENHEIT		0	-1	-1
3	3	1	16	4	STURM	WINDHAUCH	BÖE	0	411929999999981	4927
3	3	1	17	14	STERN	WEIHNACHTEN	SONNE	0	234339999999991	7407
3	3	1	18	31	NÄSSE	GEWITTER		0	-1	-1
3	3	1	19	18	TRINKSPRUCH	SPRICHWORT		0	-1	-1
3	3	1	20	23	SÄNGER	KÜNSTLER	KÜNSTLER	1	3801.5	12641
3	3	1	21	32	EINGEBUNG	IDEE		0	-1	-1
3	3	1	22	15	BECHER	KAFFEE		0	-1	-1
3	3	1	23	27	GRUNDRECHT	VERFASSUNG		0	-1	-1
3	3	1	24	28	URHEBER	KAUSALITÄT		0	-1	-1
3	3	1	25	16	VOGEL	KATZE		0	-1	-1
3	3	1	26	22	LÖSUNG	PROBLEM		0	-1	-1
3	3	1	27	25	SPASS	FEIER		0	-1	-1
3	3	1	28	8	BARGELD	WERT		0	-1	-1
3	3	1	29	35	FIGUR	BRETT		0	-1	-1
3	3	1	30	21	DEMOKRATIE	SYSTEM		0	-1	-1
3	3	1	31	6	CHAOS	STRUKTUR	ORDNUNG	0	624739999999991	10199
3	3	1	32	30	BEGRIFF	BEDEUTUNG		0	-1	-1
3	3	1	33	29	MANGEL	VERZICHT		0	-1	-1
3	3	1	34	9	FORM	KREIS		0	-1	-1
3	3	1	35	13	KUGEL	QUADRAT		0	-1	-1
3	3	1	36	17	STAUB	SAUBERKEIT	DRECK	0	310320000000019	7888
3	3	1	37	11	GEHIRN	BEWUSSTSEIN		0	-1	-1
3	3	1	38	19	ERDE	STEIN	WELT	0	705039999999991	8539
3	3	1	39	38	FÄHIGKEIT	VERANLAGUNG		0	-1	-1
3	3	1	40	1	PELZ	FUCHS		0	-1	-1
3	4	2	1	17	VERSCHLEIERUNG	KOPFTUCH	KOPFTUCH	1	1985.5	4001
3	4	2	2	5	FREUND	VERTRAUEN	FEIND	0	3151.5	6463
3	4	2	3	15	SEEGANG	DAMPFER		0	-1	-1
3	4	2	4	22	MACHT	HERRSCHER		0	-1	-1
3	4	2	5	18	SCHMETTERLING	BLÜTE	RAUPE	0	253329999999981	3911
3	4	2	6	28	UHR	KIRCHE		0	-1	-1
3	4	2	7	10	ILLUSION	WAHRNEHMUNG		0	-1	-1
3	4	2	8	32	TRAUM	WIRKLICHKEIT		0	-1	-1
3	4	2	9	34	PRÜFUNG	MISSERFOLG		0	-1	-1
3	4	2	10	9	GESPENST	ERSCHEINUNG		0	-1	-1
3	4	2	11	2	MALER	PIANIST		0	-1	-1
3	4	2	12	16	KRITERIUM	AUSWAHL		0	-1	-1
3	4	2	13	7	GRAS	VIEH		0	-1	-1
3	4	2	14	11	EHE	VERLOBUNG		0	-1	-1
3	4	2	15	26	FRAGE	EINWAND		0	-1	-1
3	4	2	16	31	HÄRTE	KRAFT		0	-1	-1
3	4	2	17	21	ANSTAND	SITTE		0	-1	-1
3	4	2	18	38	NEFFE	GROSSMUTTER	BRUDER	0	4735.5	6167
3	4	2	19	29	TAL	WIESE		0	-1	-1
3	4	2	20	40	POSTKUTSCHE	PFERD		0	-1	-1
3	4	2	21	6	ZUWACHS	FORTSCHRITT	WACHSTUM	0	492039999999991	8269
3	4	2	22	25	DISZIPLIN	GEHORSAM		0	-1	-1
3	4	2	23	19	GEISEL	GEFANGENER		0	-1	-1
3	4	2	24	27	SCHICKSAL	IRONIE		0	-1	-1
3	4	2	25	36	AUSWERTUNG	ERGEBNIS		0	-1	-1
3	4	2	26	35	ANFORDERUNG	SCHWIERIGKEIT		0	-1	-1
3	4	2	27	20	BEGRÜSSUNG	FREUNDLICHKEIT		0	-1	-1
3	4	2	28	14	HAUT	BLUT		0	-1	-1
3	4	2	29	8	BERG	HÜTTE	STEIN	0	3719.5	5071
3	4	2	30	39	FASS	KELLER		0	-1	-1
3	4	2	31	12	KOMÖDIE	DRAMA	DRAMA	1	1207.5	2327
3	4	2	32	4	KRITIK	ZWEIFEL		0	-1	-1
3	4	2	33	1	BLICK	PERSPEKTIVE		0	-1	-1
3	4	2	34	3	VERLUST	ABNAHME		0	-1	-1
3	4	2	35	23	BUNGALOW	SIEDLUNG	HAUS	0	169929999999981	2863
3	4	2	36	30	SPRACHE	AKUSTIK		0	-1	-1
3	4	2	37	13	TIER	FROSCH		0	-1	-1
3	4	2	38	24	GNADE	BARMHERZIGKEIT	BARMHERZIGKEIT	1	385710000000009	6315
3	4	2	39	33	ERLÖSUNG	HIMMELREICH	RELIGION	0	407529999999981	5924
3	4	2	40	37	DÄMMERUNG	MORGENGRAUEN		0	-1	-1
3	5	3	1	31	VERGLEICH	GLEICHNIS		0	-1	-1
3	5	3	2	7	NORM	MORAL		0	-1	-1
3	5	3	3	29	PUDDING	SÜSSIGKEITEN	SÜSS	0	239170000000019	6511
3	5	3	4	12	DAMPF	LOKOMOTIVE	DRUCK	0	142009999999963	2495
3	5	3	5	34	ERDGESCHOSS	DACHBODEN	DACHGESCHOSS	0	152770000000019	3279
3	5	3	6	28	SEGEN	SCHÖPFER	PRIESTER	0	2959.5	4263
3	5	3	7	4	STUHL	SESSEL	TISCH	0	267170000000019	3479
3	5	3	8	23	ARMUT	ELEND		0	-1	-1
3	5	3	9	33	AUTO	PRESTIGE		0	-1	-1
3	5	3	10	37	WOLLE	KLEIDUNG	SCHAF	0	260059999999963	3783
3	5	3	11	32	CHANCE	BEGEGNUNG		0	-1	-1
3	5	3	12	9	ANSICHT	MEINUNG		0	-1	-1
3	5	3	13	30	TAT	ABSICHT		0	-1	-1
3	5	3	14	16	GEBÄUDE	HOTEL		0	-1	-1
3	5	3	15	36	JUNGE	MÄDCHEN		0	-1	-1
3	5	3	16	26	BEWEIS	TATSACHE		0	-1	-1
3	5	3	17	19	GESUNDHEIT	IMPFUNG		0	-1	-1
3	5	3	18	24	RICHTER	GERECHTIGKEIT	GERECHTIGKEIT	1	620759999999963	11127
3	5	3	19	14	FORDERUNG	GEHALT		0	-1	-1
3	5	3	20	38	DEFINITION	KONZEPT		0	-1	-1
3	5	3	21	6	BESITZ	ANTEIL		0	-1	-1
3	5	3	22	20	LARVE	RAUPE	KOKON	0	492770000000019	6111
3	5	3	23	15	PAPIER	BRIEF	BRIEF	1	170370000000019	2519
3	5	3	24	11	APFEL	PFIRSICH	BANANE	0	1671.5	2569
3	5	3	25	18	GEDÄCHTNIS	ELEFANT	STUDIE	0	222420000000019	3077
3	5	3	26	39	GESCHREI	PANIK		0	-1	-1
3	5	3	27	5	INDUSTRIE	BRANCHE		0	-1	-1
3	5	3	28	2	VULKAN	EXPLOSION	EXPLOSION	1	118370000000019	3479
3	5	3	29	35	PROFIL	QUERSCHNITT		0	-1	-1
3	5	3	30	25	ZWIELICHT	UNTERWELT		0	-1	-1
3	5	3	31	22	ZEIT	URSPRUNG		0	-1	-1
3	5	3	32	10	LEIDENSCHAFT	KUSS		0	-1	-1
3	5	3	33	17	GEIST	FLASCHE		0	-1	-1
3	5	3	34	40	PLAN	GROSSSTADT		0	-1	-1
3	5	3	35	27	ALKOHOL	OPIUM	OPIUM	1	282170000000019	3989
3	5	3	36	21	STOLZ	RUHM		0	-1	-1
3	5	3	37	13	HELDENMUT	TAPFERKEIT		0	-1	-1
3	5	3	38	8	MEINEID	EHRENHAFTIGKEIT		0	-1	-1
3	5	3	39	1	GIFT	MORD	MORD	1	206370000000019	2871
3	5	3	40	3	TÄUSCHUNG	ECHTHEIT		0	-1	-1
3	6	4	1	26	DICKICHT	WALD		0	-1	-1
3	6	4	2	21	DIAMANT	GOLD		0	-1	-1
3	6	4	3	13	NAGEL	METALL	HAMMER	0	126990000000037	2693
3	6	4	4	19	BETRAG	WECHSEL		0	-1	-1
3	6	4	5	32	DIENER	HALTUNG		0	-1	-1
3	6	4	6	11	AUFGABE	ERLEDIGUNG		0	-1	-1
3	6	4	7	40	GENUSS	ZIGARRE		0	-1	-1
3	6	4	8	27	VERRAT	TREUE		0	-1	-1
3	6	4	9	16	ERFORSCHUNG	PATENT		0	-1	-1
3	6	4	10	33	BEGABUNG	VERERBUNG		0	-1	-1
3	6	4	11	18	BESESSENHEIT	TEUFEL		0	-1	-1
3	6	4	12	4	ANGEBOT	MARKT		0	-1	-1
3	6	4	13	31	MERKMAL	DETAIL		0	-1	-1
3	6	4	14	30	MUSIKER	AKKORDEON		0	-1	-1
3	6	4	15	22	ZIMMER	ECKE	RAUM	0	639190000000037	7229
3	6	4	16	10	ZIEL	RICHTUNG		0	-1	-1
3	6	4	17	28	GÖTTIN	GEBET		0	-1	-1
3	6	4	18	20	ANDEUTUNG	VERDACHT		0	-1	-1
3	6	4	19	9	LAUNE	HUMOR	GEFÜHL	0	503370000000019	6129
3	6	4	20	12	THEORIE	AUSNAHME	PRAXIS	0	205590000000037	3479
3	6	4	21	39	GESCHICHTE	ENTWICKLUNG		0	-1	-1
3	6	4	22	14	ERGÄNZUNG	ZUSATZ		0	-1	-1
3	6	4	23	6	STIRN	KINN	GESICHT	0	279190000000037	4735
3	6	4	24	3	SALAT	GARTEN	GURKE	0	338370000000019	4135
3	6	4	25	37	ANGST	SCHLANGE	SCHLANGE	1	539970000000019	11203
3	6	4	26	34	SCHLEMMER	LECKERBISSEN		0	-1	-1
3	6	4	27	24	LABYRINTH	SUCHE		0	-1	-1
3	6	4	28	25	BETTLER	UNGLÜCK	ARMUT	0	263190000000037	3879
3	6	4	29	29	ANFÜHRER	CHEF		0	-1	-1
3	6	4	30	15	MOOR	SUMPF		0	-1	-1
3	6	4	31	38	SAUERSTOFF	LUFT	LUFT	1	256790000000037	4343
3	6	4	32	35	FAHNE	EROBERUNG	MAST	0	433590000000037	4955
3	6	4	33	8	GLÜCK	ZUFALL	ZUFALL	1	477979999999981	6219
3	6	4	34	17	KLIPPE	ABGRUND		0	-1	-1
3	6	4	35	7	HIMMEL	FIRMAMENT	FIRMAMENT	1	127990000000037	2745
3	6	4	36	23	GEDICHT	LIEBE	POESIE	0	411579999999981	10139
3	6	4	37	1	GRUPPE	VERSAMMLUNG		0	-1	-1
3	6	4	38	36	POLIZIST	WACHE		0	-1	-1
3	6	4	39	5	MÖNCH	NONNE	KLOSTER	0	160170000000019	4537
3	6	4	40	2	SCHÜLER	DOZENT	DOZENT	1	407179999999981	6415
3	7	5	1	1	KRUG	BIER		0	-1	-1
3	7	5	2	37	WEBER	KAMM		0	-1	-1
3	7	5	3	15	TROPEN	AMAZONAS	DSCHUNGEL	0	3128	4576
3	7	5	4	10	INSTRUMENT	OBOE	OBOE	1	314379999999981	4160
3	7	5	5	8	HEFT	NOTE		0	-1	-1
3	7	5	6	35	GETREIDE	DINKEL	DINKEL	1	1509	2817
3	7	5	7	30	HEER	INFANTERIE	ARMEE	0	5679	6415
3	7	5	8	3	BRÜCKE	SAN FRANCISCO		0	-1	-1
3	7	5	9	9	KAUFHAUS	SCHAUFENSTER		0	-1	-1
3	7	5	10	34	EREIGNIS	FEST		0	-1	-1
3	7	5	11	13	GESICHT	MASKE	NASE	0	930379999999981	10017
3	7	5	12	31	AUFTRAG	ARBEIT		0	-1	-1
3	7	5	13	29	PINSEL	LEINWAND		0	-1	-1
3	7	5	14	21	BÜNDNIS	PAKT		0	-1	-1
3	7	5	15	5	ORCHESTER	KONZERT		0	-1	-1
3	7	5	16	38	FAHRZEUG	KETTE		0	-1	-1
3	7	5	17	36	STRASSE	TEER		0	-1	-1
3	7	5	18	25	SPORT	SCHWEISS		0	-1	-1
3	7	5	19	14	ANGABE	ZEUGE		0	-1	-1
3	7	5	20	2	GELENK	KEULE	KNIE	0	10056	12736
3	7	5	21	20	RIESE	SCHRITT	SCHRITT	1	187179999999981	3240
3	7	5	22	39	VERLETZUNG	SCHORF		0	-1	-1
3	7	5	23	7	AUFSTAND	REBELLION	REVOLUTION	0	2824	6872
3	7	5	24	12	FLOCKEN	SCHNEE	SCHNEE	1	1584	2744
3	7	5	25	16	REISE	KONTINENT		0	-1	-1
3	7	5	26	33	REPTIL	ECHSE		0	-1	-1
3	7	5	27	28	STIFT	KAPPE		0	-1	-1
3	7	5	28	4	MAUER	BRÜSTUNG		0	-1	-1
3	7	5	29	40	FLOTTE	DECK		0	-1	-1
3	7	5	30	23	ZÜGEL	WENDE	PFERD	0	2387	3283
3	7	5	31	32	FABRIK	PRODUKTION		0	369579999999981	5608
3	7	5	32	19	SCHULE	HOLZ	INSTITUT	0	373190000000037	5470
3	7	5	33	26	FAHRRAD	PEDAL		0	-1	-1
3	7	5	34	27	SCHAUSPIEL	BÜHNE		0	-1	-1
3	7	5	35	22	NATUR	PFLANZE	BLUME	0	7386	8879
3	7	5	36	17	SCHIFF	DOCK	SEGEL	0	1889.5	2839
3	7	5	37	18	BAHNHOF	KIOSK	ZUG	0	404209999999963	5049
3	7	5	38	24	INFEKTION	SCHMERZEN		0	-1	-1
3	7	5	39	11	MÖBEL	LEHNE		0	-1	-1
3	7	5	40	6	GLAUBE	BIBEL	CHRIST	0	393179999999981	5092
3	8	6	1	32	SCHMIED	HUFEISEN	HUFEISEN	1	1573.5	2742
3	8	6	2	17	REVOLVER	KALIBER	SCHUSS	0	454119999999925	5349
3	8	6	3	31	ORKAN	WIRBEL	BÖE	0	153219999999925	2230
3	8	6	4	27	MUSEUM	ÄGYPTEN		0	335309999999963	4113
3	8	6	5	16	NACHT	SCHEINWERFER	DUNKEL	0	4780	5945
3	8	6	6	40	RADIO	STIMME	STIMME	1	113319999999925	2079
3	8	6	7	34	MUSKEL	SEHNE	ZERRUNG	0	137319999999925	2789
3	8	6	8	14	HOCHZEIT	ALTAR	TANZ	0	234419999999925	3272
3	8	6	9	26	KÜCHE	EIMER		0	-1	-1
3	8	6	10	7	TONNE	REGEN	REGEN	1	132719999999925	2199
3	8	6	11	10	TANNE	RINDE	NADEL	0	142209999999963	2583
3	8	6	12	39	LABOR	PIPETTE	UNTERSUCHUNG	0	286319999999925	5015
3	8	6	13	38	FISCH	SCHUPPEN	WASSER	0	1609	2728
3	8	6	14	29	GRILLEN	SOMMER	SOMMER	1	991199999999255	1871
3	8	6	15	12	ZEUS	HADES	HADES	1	184009999999963	2672
3	8	6	16	1	UFER	DAMM	BÖSCHUNG	0	1943	3359
3	8	6	17	2	WEIN	BLUME	GESANG	0	1582	2656
3	8	6	18	13	VERORDNUNG	BESCHEID		0	-1	-1
3	8	6	19	23	NÄHEN	KREUZSTICH	FADEN	0	383069999999925	4824
3	8	6	20	21	ARZT	PRAXIS	KRANKHEIT	0	338230000000075	5424
3	8	6	21	5	EISENBAHN	SCHIENE	ZUG	0	1349.5	2079
3	8	6	22	25	AQUARELL	GALERIE		0	-1	-1
3	8	6	23	36	INSEKT	LIBELLE	FLÜEL	0	1751	2983
3	8	6	24	22	ENERGIE	ÖL		0	-1	-1
3	8	6	25	6	DYNAMO	LICHT	LICHT	1	1069	2118
3	8	6	26	3	GEBIRGE	EDELWEISS	STEIN	0	2193	3899
3	8	6	27	33	LADEN	REKLAME	THEKE	0	1747.5	2413
3	8	6	28	30	BUCH	SCHRIFTSTELLER	EINBAND	0	125380000000075	2744
3	8	6	29	9	HERD	FEUER	FEUER	1	288330000000075	4046
3	8	6	30	35	KÜSTE	DÜNE		0	-1	-1
3	8	6	31	19	THEATER	REIHE	ZUSCHAUER	0	364819999999925	4808
3	8	6	32	15	GEFÄNGNIS	VERGEHEN	ISOLATION	0	607919999999925	7928
3	8	6	33	4	WINTER	UNFALL		0	-1	-1
3	8	6	34	37	STRAUSS	TULPEN		0	-1	-1
3	8	6	35	28	BIBLIOTHEK	SIGNATUR		0	-1	-1
3	8	6	36	18	KAMPF	SIEG	FAUST	0	11860	13831
3	8	6	37	11	SCHACH	TURM		0	-1	-1
3	8	6	38	24	SPIELZEUG	PLASTIK		0	-1	-1
3	8	6	39	8	FLUGZEUG	TOMATENSAFT		0	-1	-1
3	8	6	40	20	RINGE	BAUM		0	-1	-1
