## Supplementary material for "Vast amounts of encoded items nullify but do not reverse the effect of sleep on declarative memory": Dataset: PAL_3_2_2.xlsx

### Sheet: Sheet1
VP_Nr	Block	VersioN	counter	pair_code	cue	correct_answer	answer	accuracy	reactiontime1	reactiontime2
3	1	7	1	1	HERZLICHKEIT	GEHÄSSIGKEIT		0	-1	-1
3	1	7	2	20	TINTE	BLEISTIFT		0	-1	-1
3	1	7	3	4	WEISE	ART		0	-1	-1
3	1	7	4	6	HEKTAR	ZAUN	FLÄCHE	0	3902.7	5518
3	1	7	5	30	DARBIETUNG	BEOBACHTUNG		0	-1	-1
3	1	7	6	28	ENTFÜHRUNG	AUSBEUTE		0	-1	-1
3	1	7	7	15	SCHLAMM	HÜRDE		0	-1	-1
3	1	7	8	11	ÜBERBLICK	STANDPUNKT		0	-1	-1
3	1	7	9	39	ÄRGER	FEINDSELIGKEIT		0	-1	-1
3	1	7	10	16	FUSSKNÖCHEL	ARM		0	-1	-1
3	1	7	11	17	VERSCHIEDENHEIT	GEGENTEIL		0	-1	-1
3	1	7	12	9	STEUER	UNTERSCHLAGUNG		0	-1	-1
3	1	7	13	27	LAWINE	FELSBLOCK		0	-1	-1
3	1	7	14	18	STANGE	STOSS		0	-1	-1
3	1	7	15	40	ARGUMENT	ENTSCHEIDUNG		0	-1	-1
3	1	7	16	19	UMWELT	GEFÄHRDUNG		0	-1	-1
3	1	7	17	23	SCHÄDEL	LEICHE	LEICHE	1	892320000000001	14303
3	1	7	18	24	DOKTOR	KLINIK		0	-1	-1
3	1	7	19	32	ZERSTÖRUNG	AUSROTTUNG		0	-1	-1
3	1	7	20	35	HAUSSCHUHE	PFEIFE		0	-1	-1
3	1	7	21	8	FIEBER	ERSCHÖPFUNG		0	-1	-1
3	1	7	22	38	ZAUBERER	ENTHÜLLUNG	HUT	0	343129999999999	4008
3	1	7	23	25	METHODE	VERSUCH		0	-1	-1
3	1	7	24	34	EMANZIPATION	GLEICHSTELLUNG	UNABHÄNGIKEIT	0	7072.5	15944
3	1	7	25	36	VERMITTLUNG	INTERVIEW		0	-1	-1
3	1	7	26	21	KRANKENWAGEN	NOTFALL	UNFALL	0	2951.5	3951
3	1	7	27	33	CHARME	HERZ		0	-1	-1
3	1	7	28	26	ANTWORT	BEKENNTNIS	FRAGE	0	151139999999999	3023
3	1	7	29	10	EIFERSUCHT	GRUND		0	-1	-1
3	1	7	30	3	AUSBILDUNG	ZUKUNFT		0	-1	-1
3	1	7	31	7	BOTSCHAFTER	NATIONALITÄT		0	-1	-1
3	1	7	32	37	MIKROSKOP	BAKTERIEN		0	-1	-1
3	1	7	33	13	ERFOLG	LEBENSLAUF		0	-1	-1
3	1	7	34	14	PROFESSOR	HOCHSCHULE	UNIVERSITÄT	0	624929999999999	8551
3	1	7	35	22	SCHLEIM	HAFER		0	-1	-1
3	1	7	36	2	KAMMER	GEKLAPPER		0	-1	-1
3	1	7	37	31	TODESKAMPF	LEBEN	LEBEN	1	498629999999999	6175
3	1	7	38	5	ZITRONE	ERDBEERE	OBST	0	9491.5	11767
3	1	7	39	29	ALGEBRA	FUNKTION	MATHE	0	506329999999999	6151
3	1	7	40	12	WHISKY	DUDELSACK		0	-1	-1
3	2	8	1	28	SCHATTEN	EXISTENZ	LICHT	0	264160000000009	4937
3	2	8	2	37	FISCHER	MEER	ANGEL	0	1351.5	4548
3	2	8	3	19	LERCHE	FRÖHLICHKEIT	BAUM	0	257860000000009	4354
3	2	8	4	13	BÜSTENHALTER	BUSEN	BUSEN	1	212760000000009	3124
3	2	8	5	35	LEICHTIGKEIT	SCHWERKRAFT		0	-1	-1
3	2	8	6	6	DICHTER	ZITAT	DENKER	0	194360000000009	2791
3	2	8	7	14	LÜGE	WAHRHEIT	WAHRHEIT	1	161519999999995	3151
3	2	8	8	26	ADMIRAL	WAFFENRUHE		0	-1	-1
3	2	8	9	25	STIMMUNG	ATMOSPHÄRE	LAUNE	0	212060000000009	3400
3	2	8	10	29	SÄUGLING	WIEGE	BABY	0	1655	3055
3	2	8	11	31	VERWALTUNG	GENEHMIGUNG		0	-1	-1
3	2	8	12	36	LEERE	DUMPFHEIT	DUMPFHEIT	1	1847.5	5135
3	2	8	13	17	THEMA	INTERESSE		0	-1	-1
3	2	8	14	2	GELEGENHEIT	LIEBSCHAFT		0	-1	-1
3	2	8	15	9	BEMÜHUNGEN	ANSTRENGUNG		0	-1	-1
3	2	8	16	20	FLEISCH	RAUBTIER		0	-1	-1
3	2	8	17	34	ENTSPANNUNG	BEDROHUNG		0	-1	-1
3	2	8	18	8	FAMILIE	MUTTER	MUTTER	1	224630000000005	7815
3	2	8	19	32	MÜNDIGKEIT	ABHÄNGIGKEIT		0	-1	-1
3	2	8	20	7	FENSTER	BEWOHNER	GLAS	0	3575.5	4167
3	2	8	21	5	JUNGFRAU	SCHLEIER	SCHLEIER	1	226880000000005	6514
3	2	8	22	38	PFEFFER	BUTTER		0	-1	-1
3	2	8	23	11	REIZ	REAKTION		0	-1	-1
3	2	8	24	30	STRAND	VERGNÜGEN	SAND	0	2802	3542
3	2	8	25	21	ERMÜDUNG	KREISLAUF	ERSCHÖPFUNG	0	2459	4716
3	2	8	26	27	ERFAHRUNG	UNWISSENHEIT		0	-1	-1
3	2	8	27	40	GESTALTUNG	LANDSCHAFT		0	-1	-1
3	2	8	28	16	PERSON	SCHADEN		0	-1	-1
3	2	8	29	1	WOHNUNG	HEIM		0	-1	-1
3	2	8	30	15	PLAKAT	HAMMER		0	-1	-1
3	2	8	31	4	TRANSPORT	LAGER		0	-1	-1
3	2	8	32	12	ABFALL	SCHMUTZ		0	-1	-1
3	2	8	33	22	BEGINN	FOLGE		0	-1	-1
3	2	8	34	39	RÄUBER	DIEBSTAHL	DIEBSTAHL	1	361830000000005	6824
3	2	8	35	23	ÄRA	ZEITALTER	ZEITALTER	1	175060000000009	3389
3	2	8	36	18	BLASE	BAUCH	BAUCH	1	546460000000009	11096
3	2	8	37	24	SOZIALIST	PAROLE		0	217539999999991	20001
3	2	8	38	3	GABEL	SOSSE	SUPPE	0	426260000000009	5641
3	2	8	39	33	GETRÄNK	SCHAUM		0	-1	-1
3	2	8	40	10	IRRTUM	MISSVERSTÄNDNIS		0	-1	-1
3	3	9	1	26	DUFT	GERUCH	PRAFUM	0	350239999999991	4644
3	3	9	2	25	FINDIGKEIT	EINFALL		0	-1	-1
3	3	9	3	28	GEMÜT	HEITERKEIT	LAUNE	0	212779999999981	4025
3	3	9	4	7	SPRÜHREGEN	FLUSS	NÄSSE	0	376570000000019	6013
3	3	9	5	2	GEDULD	KONTROLLE		0	-1	-1
3	3	9	6	34	REGEL	KOMBINATION		0	-1	-1
3	3	9	7	37	STUDIUM	WIRTSCHAFT	ARBEIT	0	660770000000019	7575
3	3	9	8	1	INSTANZ	GESETZGEBUNG		0	-1	-1
3	3	9	9	24	GANGSTER	VERBRECHEN		0	-1	-1
3	3	9	10	15	BÜCHEREI	VERLEIH		0	-1	-1
3	3	9	11	30	ZUGEHÖRIGKEIT	GENERATION		0	-1	-1
3	3	9	12	8	ANHÄNGER	MEISTER		0	-1	-1
3	3	9	13	6	BÜRGSCHAFT	VOLLMACHT		0	-1	-1
3	3	9	14	21	ORIENTIERUNG	AUSGANG		0	-1	-1
3	3	9	15	31	ANREGUNG	BEISPIEL		0	-1	-1
3	3	9	16	18	WELLE	FLUT		0	-1	-1
3	3	9	17	39	ABRECHNUNG	BANKIER	GEHALT	0	602320000000019	7079
3	3	9	18	32	GLETSCHER	POL	EIS	0	264770000000019	3172
3	3	9	19	16	KRANKHEIT	SYMPTOM	ERREGER	0	312279999999981	4330
3	3	9	20	13	SARG	GRAB		0	-1	-1
3	3	9	21	33	ÄHNLICHKEIT	WIEDERHOLUNG		0	-1	-1
3	3	9	22	29	RHEUMATISMUS	IMMUNITÄT		0	-1	-1
3	3	9	23	17	SONATE	KLAVIER		0	-1	-1
3	3	9	24	35	AUFPRALL	FALL		0	-1	-1
3	3	9	25	23	TOTSCHLAG	BRUTALITÄT		0	-1	-1
3	3	9	26	22	TAKT	HARFE		0	-1	-1
3	3	9	27	40	GESCHENK	UNDANK		0	-1	-1
3	3	9	28	14	VERANSTALTUNG	ÖFFENTLICHKEIT		0	-1	-1
3	3	9	29	36	VERZIERUNG	PALAST		0	-1	-1
3	3	9	30	19	VERBRENNUNG	PROZESSION		0	-1	-1
3	3	9	31	12	HALLE	TURNIER		0	-1	-1
3	3	9	32	20	KUMMER	TRAURIGKEIT	SORGE	0	236070000000019	3974
3	3	9	33	38	SEILTÄNZER	SCHWERPUNKT	ZIRKUS	0	857579999999981	9904
3	3	9	34	27	STRICK	SCHLINGE	SCHLINGE	1	193370000000019	3502
3	3	9	35	11	GESCHOSS	PFEIL	KUGEL	0	167970000000019	3076
3	3	9	36	4	TÜR	SCHRANK	FENSTER	0	371479999999981	5346
3	3	9	37	3	GITTER	BESCHRÄNKUNG		0	-1	-1
3	3	9	38	10	VORTRAG	REDNER		0	-1	-1
3	3	9	39	9	KOCHTOPF	BÜGELEISEN		0	-1	-1
3	3	9	40	5	KAMERAD	OPFER		0	-1	-1
3	4	10	1	2	KAMERADSCHAFT	PARTNER		0	-1	-1
3	4	10	2	34	VERDROSSENHEIT	RESIGNATION	POLITIK	0	293570000000019	4904
3	4	10	3	8	UMARMUNG	INTEGRATION		0	-1	-1
3	4	10	4	1	PROGNOSE	GEWISSHEIT		0	-1	-1
3	4	10	5	5	ANZUG	BÖRSE		0	-1	-1
3	4	10	6	14	ZUSAMMENHANG	VORZEICHEN		0	-1	-1
3	4	10	7	10	MAGEN	RESTAURANT	LEBER	0	459189999999991	14467
3	4	10	8	31	SAMT	STOFF	SEIDE	0	146460000000009	2532
3	4	10	9	17	KÄFER	RUINE		0	-1	-1
3	4	10	10	18	FASCHIST	IDEOLOGIE	IN	0	146798999999999	20001
3	4	10	11	40	PEITSCHE	MISSHANDLUNG		0	-1	-1
3	4	10	12	35	VERLAUF	ENDUNG		0	-1	-1
3	4	10	13	13	GENAUIGKEIT	AUFMERKSAMKEIT		0	-1	-1
3	4	10	14	23	SCHNORCHEL	ATLANTIK	ATLANTIK	1	597889999999991	10835
3	4	10	15	3	LINIE	BUS		0	-1	-1
3	4	10	16	19	DROGE	VERHEIMLICHUNG		0	-1	-1
3	4	10	17	37	NEUROSE	PSYCHOLOGIE	PSYCHOLOGIE	1	925589999999991	18561
3	4	10	18	6	ABSCHLUSS	PROJEKT		0	-1	-1
3	4	10	19	15	PATIENT	THERAPIE		0	-1	-1
3	4	10	20	16	STRICH	SKIZZE		0	-1	-1
3	4	10	21	7	LOYALITÄT	BRUDER		0	-1	-1
3	4	10	22	27	MONSTER	MUT	MUT	1	404789999999991	5015
3	4	10	23	9	VOLK	GEMEINDE		0	-1	-1
3	4	10	24	24	MAKEL	SELBSTBEWUSSTSEIN		0	-1	-1
3	4	10	25	20	SPIRALE	FRUCHTBARKEIT		0	-1	-1
3	4	10	26	33	OPERATION	KOMA		0	-1	-1
3	4	10	27	38	REDAKTEUR	KORRESPONDENZ	BERICHT	0	639189999999991	8719
3	4	10	28	4	FAHRT	AUTOBAHN		0	-1	-1
3	4	10	29	26	POLITIKER	ZUVERSICHT		0	-1	-1
3	4	10	30	25	PARADIES	MENSCH	MENSCH	1	447989999999991	6117
3	4	10	31	22	LIEGE	VERANDA		0	-1	-1
3	4	10	32	36	GESCHLECHT	MANN		0	-1	-1
3	4	10	33	30	PASSION	ORGASMUS	ORGASMUS	1	148510000000009	3860
3	4	10	34	11	DIREKTOR	GESCHÄFT		0	-1	-1
3	4	10	35	28	ANKÜNDIGUNG	EXAMEN		0	-1	-1
3	4	10	36	29	ZUSPITZUNG	PUNKT	PUNKT	1	104238999999999	14236
3	4	10	37	32	SCHIFFBRUCH	UNGLÜCKSFALL		0	-1	-1
3	4	10	38	39	ERMORDUNG	GESTÄNDNIS		0	-1	-1
3	4	10	39	12	ZENTIMETER	METER	MASS	0	752610000000009	12127
3	4	10	40	21	ELITE	VERMÖGEN		0	-1	-1
3	5	11	1	22	KARTE	HINDERNIS	KOMPASS	0	288090000000037	4137
3	5	11	2	15	ATTRAKTION	WELTWUNDER		0	-1	-1
3	5	11	3	40	WIND	ELEMENT	WETTER	0	204009999999963	3344
3	5	11	4	35	BEHANDLUNG	MANDEL		0	-1	-1
3	5	11	5	20	VATERUNSER	RELIGION	KIRCHE	0	892690000000037	13428
3	5	11	6	5	INSTITUTION	ABTEILUNG		0	-1	-1
3	5	11	7	38	WEG	WILLE		0	-1	-1
3	5	11	8	19	BEGNADIGUNG	DROHUNG	RECHT	0	897940000000037	10292
3	5	11	9	18	TREIBSTOFF	KILOMETER	BENZIN	0	2367	3927
3	5	11	10	4	MEDAILLE	WETTBEWERB		0	-1	-1
3	5	11	11	9	WAHL	GREMIUM		0	-1	-1
3	5	11	12	3	COMPUTER	ZEITVERTREIB	ZEITVERTREIB	1	236709999999963	4567
3	5	11	13	39	GEWINNUNG	WERBER		0	-1	-1
3	5	11	14	1	SCHALTER	FLUGHAFEN		0	-1	-1
3	5	11	15	32	KRAMPF	BEIN	BEIN	1	355970000000019	4819
3	5	11	16	7	BODEN	FUND	DACH	0	8800.5	9639
3	5	11	17	31	KOPPEL	STIER	PFERD	0	1628	2909
3	5	11	18	37	HIRTE	SCHAF	SCHAF	1	122990000000037	3430
3	5	11	19	30	STRATEGIE	NÄHERUNG		0	-1	-1
3	5	11	20	2	UNTAUGLICHKEIT	FAHRER		0	-1	-1
3	5	11	21	10	ZULASSUNG	NACHWEIS		0	-1	-1
3	5	11	22	8	REKORD	ARBEITSLOSIGKEIT		0	-1	-1
3	5	11	23	33	STURZ	REGIERUNG		0	-1	-1
3	5	11	24	12	ATOM	MOLEKÜL	S	0	549390000000037	5568
3	5	11	25	29	BUDE	KÜHLSCHRANK		0	-1	-1
3	5	11	26	16	TRAKTOR	LENKSTANGE		0	-1	-1
3	5	11	27	27	DOLCH	STICH		0	-1	-1
3	5	11	28	28	VERSEUCHUNG	RATTE		0	-1	-1
3	5	11	29	23	KATEGORIE	GÜLTIGKEIT		0	-1	-1
3	5	11	30	6	AMATEUR	HOBBY	HOBBY	1	207690000000037	3551
3	5	11	31	36	WALZER	GALA		0	-1	-1
3	5	11	32	25	PHILOSOPHIE	SINN		0	-1	-1
3	5	11	33	24	AUSSCHAU	GIPFEL		0	-1	-1
3	5	11	34	11	SCHEIDUNG	INSTABILITÄT	TRENNUNG	0	10463	12879
3	5	11	35	13	FEHLTRITT	VERANTWORTUNG		0	-1	-1
3	5	11	36	14	LEISTUNG	PROVISION		0	-1	-1
3	5	11	37	34	SYMBOL	WAPPEN		0	-1	-1
3	5	11	38	21	GANS	ENTE	ENTE	1	4902	11366
3	5	11	39	17	HANDSCHRIFT	BUCHSTABE		0	-1	-1
3	5	11	40	26	HAND	GESTE	FU?	0	217609999999963	3200
3	6	12	1	4	KLOSTER	EINSCHRÄNKUNG	NONNE	0	395290000000037	5450
3	6	12	2	24	ALARM	ÜBUNG		0	-1	-1
3	6	12	3	36	EINSPARUNG	RECHNUNG		0	-1	-1
3	6	12	4	29	MOTOR	INDUSTRIALISIERUNG	AUTO	0	268579999999981	5599
3	6	12	5	2	GENIE	MATHEMATIK	IDEE	0	10883.5	11958
3	6	12	6	14	SCHLAFWANDELN	UNWIRKLICHKEIT		0	-1	-1
3	6	12	7	8	KARTELL	KONSENS		0	286009999999963	20001
3	6	12	8	35	NOTLAGE	DILEMMA		0	-1	-1
3	6	12	9	33	ERÖFFNUNG	GRÜNDUNG		0	-1	-1
3	6	12	10	19	BAHNSTEIG	ANPASSUNG		0	-1	-1
3	6	12	11	23	JUGEND	SCHWIMMBAD		0	-1	-1
3	6	12	12	39	ORDNUNG	ZUCHT		0	-1	-1
3	6	12	13	34	BLEI	STAHL		0	-1	-1
3	6	12	14	3	BEIFALL	APPLAUS	APPLAUS	1	231920000000019	4919
3	6	12	15	12	HÖLLE	MYTHOS	HIMMEL	0	4527	8575
3	6	12	16	27	BEEINFLUSSUNG	VERMARKTUNG		0	-1	-1
3	6	12	17	22	PARTEI	ABSTIMMUNG		0	-1	-1
3	6	12	18	15	VERHAFTUNG	KLINGE		0	-1	-1
3	6	12	19	9	ADER	GESTEIN	GESTEIN	1	471120000000019	6271
3	6	12	20	17	BEGRÜNDER	PRÄSIDENT		0	-1	-1
3	6	12	21	30	DORF	ISOLATION	ISOLATION	1	382820000000019	9989
3	6	12	22	31	REICH	PROFIT	GELD	0	593959999999963	6582
3	6	12	23	10	ZAUBERKÜNSTLER	TRICK	HUT	0	283920000000019	3567
3	6	12	24	21	LIKÖR	SEKT		0	-1	-1
3	6	12	25	37	INVESTITION	KONZERN		0	-1	-1
3	6	12	26	16	FREUNDIN	ZÄRTLICHKEIT	INTIM	0	757520000000019	8711
3	6	12	27	28	UNSTERBLICHKEIT	AUFERSTEHUNG		0	-1	-1
3	6	12	28	38	ABEND	MORGEN	MORGEN	1	295690000000037	4334
3	6	12	29	18	PARTY	THEKE	HARD	0	179220000000019	3048
3	6	12	30	26	EVOLUTION	ERWEITERUNG		0	-1	-1
3	6	12	31	7	HIRN	STUDIE	STUDIE	1	1729	7695
3	6	12	32	1	EMPFINDUNG	GELASSENHEIT		0	-1	-1
3	6	12	33	32	KOORDINATION	HANDHABUNG		0	-1	-1
3	6	12	34	5	BINDUNG	BABY		0	-1	-1
3	6	12	35	11	PROGRAMM	KINO		0	-1	-1
3	6	12	36	25	BESTATTUNG	SELBSTMORD		0	-1	-1
3	6	12	37	6	SCHLACHTUNG	SCHWEIN		0	-1	-1
3	6	12	38	40	KERZE	DOCHT	FLAMME	0	148720000000019	8407
3	6	12	39	13	STAAT	UNTERSTÜTZUNG		0	-1	-1
3	6	12	40	20	HORN	WARNUNG		0	-1	-1
3	7	13	1	38	SUBMISSION	ERNIEDRIGUNG	DEMÜTIGUNG	0	608829999999981	8672
3	7	13	2	10	MILCH	KÄSE	EIWEIS	0	380720000000019	4783
3	7	13	3	6	BEGEISTERUNG	GEFÜHL		0	392720000000019	12423
3	7	13	4	5	AUFTAKT	SPIEL		0	-1	-1
3	7	13	5	22	WIEDERHERSTELLUNG	VERSCHLECHTERUNG	REKONSTRUKTION	0	368720000000019	7687
3	7	13	6	26	KUNSTWERK	AUFMACHUNG		0	563820000000019	7790
3	7	13	7	2	PARK	VEGETATION	BAUM	0	629529999999981	7178
3	7	13	8	12	TRAINER	STIL		0	-1	-1
3	7	13	9	21	REVOLUTION	WIDERSTAND		0	-1	-1
3	7	13	10	20	ZAHL	PHYSIK	PHYSIK	1	462320000000019	6852
3	7	13	11	29	KONJUNKTUR	DIAGNOSE		0	-1	-1
3	7	13	12	39	FREILASSUNG	AUFENTHALT		0	-1	-1
3	7	13	13	18	BEWERTUNG	KELLNERIN		0	-1	-1
3	7	13	14	3	OZEAN	KRABBE		0	-1	-1
3	7	13	15	25	GERICHTSHOF	UNWAHRHEIT		0	-1	-1
3	7	13	16	14	MUSIK	OPER		0	-1	-1
3	7	13	17	11	DOKUMENT	BESCHEINIGUNG		0	-1	-1
3	7	13	18	33	SENDER	NOTIZ		0	-1	-1
3	7	13	19	24	ENTSCHLOSSENHEIT	DURCHSETZUNG		0	-1	-1
3	7	13	20	8	BEWUNDERUNG	SCHÖNHEIT		0	-1	-1
3	7	13	21	37	FLAMME	LEUCHTE		0	-1	-1
3	7	13	22	28	NACHRICHT	GEBURTSTAG		0	-1	-1
3	7	13	23	7	KRANZ	NEST		0	-1	-1
3	7	13	24	9	STALL	KUH	PFERD	0	255120000000019	5494
3	7	13	25	23	STREIK	KONFLIKT		0	-1	-1
3	7	13	26	36	KLEINIGKEIT	WAAGE		0	-1	-1
3	7	13	27	34	FRAU	BLUSE		0	-1	-1
3	7	13	28	27	SUBSTANZ	SEELE		0	-1	-1
3	7	13	29	17	WAFFE	KRIEG	KRIEG	1	213529999999981	3079
3	7	13	30	35	ZUCKER	SPEISE	MARMELADE	0	106552999999998	12311
3	7	13	31	15	VERBRÜDERUNG	ENTSCHULDIGUNG		0	-1	-1
3	7	13	32	30	HASS	GEFECHT		0	-1	-1
3	7	13	33	19	INSEL	URLAUBER	URLAUBER	1	264890000000037	4215
3	7	13	34	31	TEICH	ÜBERSCHWEMMUNG	FISCH	0	312720000000019	4023
3	7	13	35	40	REGENSCHIRM	BEDARF	TROPFEN	0	312740000000037	4431
3	7	13	36	13	ZAHLUNG	QUITTUNG		0	-1	-1
3	7	13	37	1	WAHNSINN	ANSTALT		0	-1	-1
3	7	13	38	32	KLEIDERSCHRANK	HANDSCHUH		0	-1	-1
3	7	13	39	16	TRAINING	PULS	SPORT	0	712620000000019	8739
3	7	13	40	4	SPRECHER	AUFRUF		0	-1	-1
3	8	14	1	18	KONFRONTATION	RACHE	KONFLIKT	0	280730000000075	7231
3	8	14	2	13	URLAUB	AUSFALL	INSEL	0	4167.5	12455
3	8	14	3	32	SCHLUSSFOLGERUNG	KONSEQUENZ	KONSEQUENZ	1	2197.5	5015
3	8	14	4	16	FREUNDSCHAFT	GEFÄHRTE		0	-1	-1
3	8	14	5	2	SOLO	MUSIKINSTRUMENT		0	-1	-1
3	8	14	6	22	AUTOR	ERFINDUNG	BUCH	0	196740000000037	2959
3	8	14	7	35	LIST	NAZI	NAZI	1	639130000000075	7383
3	8	14	8	8	EXPERIMENT	UNTERSUCHUNG	STUDIE	0	3791.5	4807
3	8	14	9	20	ERKLÄRUNG	WISSENSCHAFT		0	-1	-1
3	8	14	10	34	NACHBARSCHAFT	HECKE		0	-1	-1
3	8	14	11	9	INTENSIVSTATION	KRANKENHAUS		0	-1	-1
3	8	14	12	15	LAMM	MITTAGESSEN		0	-1	-1
3	8	14	13	12	UNHEIL	ALPTRAUM		0	-1	-1
3	8	14	14	5	GANG	TOR		0	2758	4095
3	8	14	15	38	ZELT	ZIRKUS		0	-1	-1
3	8	14	16	3	IDIOT	UNSINN	NAZI	0	6244.5	7831
3	8	14	17	19	MINIMUM	NOTWENDIGKEIT		0	-1	-1
3	8	14	18	25	FRIEDEN	ALLIANZ		0	-1	-1
3	8	14	19	33	KNOBLAUCH	VAMPIR		0	-1	-1
3	8	14	20	26	RASSE	NATIONALIST	EXTREMISMUS	0	8687.5	13095
3	8	14	21	31	TOD	NOTWEHR		0	-1	-1
3	8	14	22	7	VORBEREITUNG	VERÖFFENTLICHUNG		0	-1	-1
3	8	14	23	6	LIMIT	MAXIMUM		0	-1	-1
3	8	14	24	36	SÄUFER	WIRT		0	-1	-1
3	8	14	25	1	GEMEINSCHAFT	ZUSAMMENARBEIT		0	-1	-1
3	8	14	26	24	VATER	VORBILD		0	-1	-1
3	8	14	27	10	SCHMUGGEL	IMPORT		0	-1	-1
3	8	14	28	4	INFLATION	ENTWERTUNG		0	-1	-1
3	8	14	29	11	PRÄDIKAT	PRIMA	QUALITÄT	0	165273000000007	18471
3	8	14	30	21	UNABHÄNGIGKEIT	SELBSTBESTIMMUNG		0	-1	-1
3	8	14	31	14	WANGE	CHRIST		0	-1	-1
3	8	14	32	29	FAUST	GEWALT	KAMPF	0	3453.5	4349
3	8	14	33	28	SCHLÄGER	KRIMINALITÄT		0	-1	-1
3	8	14	34	27	HINDERUNG	SIEGEL		0	-1	-1
3	8	14	35	17	TECHNOLOGIE	GEHIRNWÄSCHE		0	-1	-1
3	8	14	36	39	GESELLSCHAFT	EINHEIT		0	-1	-1
3	8	14	37	23	FLÜCHTLING	ASYL		0	-1	-1
3	8	14	38	30	DIAKONIE	VERSORGUNG		0	-1	-1
3	8	14	39	40	LEBER	ORGAN	LUNGE	0	7355.5	8611
3	8	14	40	37	PARLAMENT	KANZLER	DEMOKRATIE	0	189530000000075	4807
