## Supplementary material for "Vast amounts of encoded items nullify but do not reverse the effect of sleep on declarative memory": Dataset: PAL_3_2_3.xlsx

### Sheet: Sheet1
VP_Nr	Block	VersioN	counter	pair_code	cue	correct_answer	answer	accuracy	reactiontime1	reactiontime2
3	1	7	1	19	UMWELT	GEFÄHRDUNG		0	-1	-1
3	1	7	2	18	STANGE	STOSS		0	-1	-1
3	1	7	3	38	ZAUBERER	ENTHÜLLUNG	HUT	0	1470.4	1918
3	1	7	4	22	SCHLEIM	HAFER		0	2535.6	3601
3	1	7	5	36	VERMITTLUNG	INTERVIEW		0	-1	-1
3	1	7	6	24	DOKTOR	KLINIK	REZEPT	0	6152.4	7480
3	1	7	7	8	FIEBER	ERSCHÖPFUNG		0	-1	-1
3	1	7	8	34	EMANZIPATION	GLEICHSTELLUNG	UNABHÄNGIGKEIT	0	1870.5	6111
3	1	7	9	20	TINTE	BLEISTIFT	FÜLLER	0	2786.4	3946
3	1	7	10	5	ZITRONE	ERDBEERE		0	-1	-1
3	1	7	11	3	AUSBILDUNG	ZUKUNFT		0	-1	-1
3	1	7	12	23	SCHÄDEL	LEICHE	LEICHE	1	270360000000001	3671
3	1	7	13	30	DARBIETUNG	BEOBACHTUNG		0	-1	-1
3	1	7	14	33	CHARME	HERZ		0	-1	-1
3	1	7	15	39	ÄRGER	FEINDSELIGKEIT	WUT	0	362239999999999	4374
3	1	7	16	15	SCHLAMM	HÜRDE		0	-1	-1
3	1	7	17	9	STEUER	UNTERSCHLAGUNG		0	-1	-1
3	1	7	18	11	ÜBERBLICK	STANDPUNKT		0	-1	-1
3	1	7	19	2	KAMMER	GEKLAPPER	RAUM	0	367160000000001	4519
3	1	7	20	6	HEKTAR	ZAUN	FLÄCHE	0	206339999999999	4049
3	1	7	21	12	WHISKY	DUDELSACK		0	-1	-1
3	1	7	22	7	BOTSCHAFTER	NATIONALITÄT		0	-1	-1
3	1	7	23	21	KRANKENWAGEN	NOTFALL		0	-1	-1
3	1	7	24	14	PROFESSOR	HOCHSCHULE		0	-1	-1
3	1	7	25	32	ZERSTÖRUNG	AUSROTTUNG	FLÜCHTLING	0	767160000000001	10631
3	1	7	26	28	ENTFÜHRUNG	AUSBEUTE		0	-1	-1
3	1	7	27	13	ERFOLG	LEBENSLAUF		0	-1	-1
3	1	7	28	25	METHODE	VERSUCH		0	-1	-1
3	1	7	29	37	MIKROSKOP	BAKTERIEN		0	-1	-1
3	1	7	30	17	VERSCHIEDENHEIT	GEGENTEIL		0	-1	-1
3	1	7	31	35	HAUSSCHUHE	PFEIFE		0	-1	-1
3	1	7	32	4	WEISE	ART		0	-1	-1
3	1	7	33	26	ANTWORT	BEKENNTNIS	FRAGE	0	195360000000001	2929
3	1	7	34	40	ARGUMENT	ENTSCHEIDUNG		0	-1	-1
3	1	7	35	10	EIFERSUCHT	GRUND		0	-1	-1
3	1	7	36	16	FUSSKNÖCHEL	ARM	BEIN	0	285970000000001	3599
3	1	7	37	27	LAWINE	FELSBLOCK		0	-1	-1
3	1	7	38	1	HERZLICHKEIT	GEHÄSSIGKEIT		0	-1	-1
3	1	7	39	29	ALGEBRA	FUNKTION		0	-1	-1
3	1	7	40	31	TODESKAMPF	LEBEN	LEBEN	1	242760000000001	4469
3	2	8	1	19	LERCHE	FRÖHLICHKEIT	LAUB	0	162860000000009	2436
3	2	8	2	39	RÄUBER	DIEBSTAHL	DIEBSTAHL	1	170380000000005	3762
3	2	8	3	1	WOHNUNG	HEIM		0	-1	-1
3	2	8	4	14	LÜGE	WAHRHEIT	WAHRHEIT	1	195960000000009	3287
3	2	8	5	9	BEMÜHUNGEN	ANSTRENGUNG		0	-1	-1
3	2	8	6	26	ADMIRAL	WAFFENRUHE	FLOTTE	0	426369999999995	5327
3	2	8	7	13	BÜSTENHALTER	BUSEN	BUSEN	1	179980000000005	3736
3	2	8	8	37	FISCHER	MEER	FANG	0	391010000000009	4577
3	2	8	9	5	JUNGFRAU	SCHLEIER	SCHLEIER	1	257260000000009	6268
3	2	8	10	29	SÄUGLING	WIEGE		0	-1	-1
3	2	8	11	18	BLASE	BAUCH	BAUCH	1	250260000000009	7030
3	2	8	12	15	PLAKAT	HAMMER		0	-1	-1
3	2	8	13	35	LEICHTIGKEIT	SCHWERKRAFT		0	-1	-1
3	2	8	14	40	GESTALTUNG	LANDSCHAFT		0	-1	-1
3	2	8	15	8	FAMILIE	MUTTER	MUTTER	1	189560000000009	2940
3	2	8	16	28	SCHATTEN	EXISTENZ		0	-1	-1
3	2	8	17	24	SOZIALIST	PAROLE		0	517660000000009	9176
3	2	8	18	21	ERMÜDUNG	KREISLAUF		0	-1	-1
3	2	8	19	27	ERFAHRUNG	UNWISSENHEIT		0	-1	-1
3	2	8	20	16	PERSON	SCHADEN	NUMMER	0	303180000000005	4239
3	2	8	21	11	REIZ	REAKTION		0	-1	-1
3	2	8	22	34	ENTSPANNUNG	BEDROHUNG		0	-1	-1
3	2	8	23	33	GETRÄNK	SCHAUM		0	-1	-1
3	2	8	24	23	ÄRA	ZEITALTER	ZEITALTER	1	142380000000005	3936
3	2	8	25	3	GABEL	SOSSE	LÖFFEL	0	136660000000009	2742
3	2	8	26	17	THEMA	INTERESSE		0	-1	-1
3	2	8	27	7	FENSTER	BEWOHNER		0	-1	-1
3	2	8	28	22	BEGINN	FOLGE		0	-1	-1
3	2	8	29	12	ABFALL	SCHMUTZ		0	-1	-1
3	2	8	30	6	DICHTER	ZITAT	DENKER	0	246060000000009	4044
3	2	8	31	10	IRRTUM	MISSVERSTÄNDNIS		0	-1	-1
3	2	8	32	32	MÜNDIGKEIT	ABHÄNGIGKEIT	VOLLJÄHRIGKEIT	0	449589999999991	10874
3	2	8	33	36	LEERE	DUMPFHEIT	DUMPFHEIT	1	165280000000005	3452
3	2	8	34	25	STIMMUNG	ATMOSPHÄRE	LAUNE	0	264760000000009	3507
3	2	8	35	30	STRAND	VERGNÜGEN	MEER	0	347360000000009	4379
3	2	8	36	4	TRANSPORT	LAGER		0	-1	-1
3	2	8	37	20	FLEISCH	RAUBTIER		0	-1	-1
3	2	8	38	31	VERWALTUNG	GENEHMIGUNG		0	-1	-1
3	2	8	39	38	PFEFFER	BUTTER	SALZ	0	315180000000005	4711
3	2	8	40	2	GELEGENHEIT	LIEBSCHAFT		0	-1	-1
3	3	9	1	2	GEDULD	KONTROLLE	RUHE	0	341489999999991	4030
3	3	9	2	39	ABRECHNUNG	BANKIER	GEHALT	0	168789999999991	2367
3	3	9	3	12	HALLE	TURNIER		0	-1	-1
3	3	9	4	29	RHEUMATISMUS	IMMUNITÄT		0	-1	-1
3	3	9	5	25	FINDIGKEIT	EINFALL		0	-1	-1
3	3	9	6	16	KRANKHEIT	SYMPTOM	GESUNDHEIT	0	148289999999991	2762
3	3	9	7	27	STRICK	SCHLINGE	SCHLINGE	1	158370000000019	3104
3	3	9	8	24	GANGSTER	VERBRECHEN		0	-1	-1
3	3	9	9	8	ANHÄNGER	MEISTER	FOLGER	0	288689999999991	4329
3	3	9	10	33	ÄHNLICHKEIT	WIEDERHOLUNG	GLEICHNIS	0	238889999999991	7749
3	3	9	11	26	DUFT	GERUCH	GERUCH	1	164110000000009	3183
3	3	9	12	34	REGEL	KOMBINATION		0	-1	-1
3	3	9	13	14	VERANSTALTUNG	ÖFFENTLICHKEIT		0	-1	-1
3	3	9	14	28	GEMÜT	HEITERKEIT	ZUSTAND	0	229589999999991	3368
3	3	9	15	6	BÜRGSCHAFT	VOLLMACHT		0	-1	-1
3	3	9	16	38	SEILTÄNZER	SCHWERPUNKT	ZIRKUS	0	317979999999981	4178
3	3	9	17	31	ANREGUNG	BEISPIEL		0	-1	-1
3	3	9	18	3	GITTER	BESCHRÄNKUNG	NETZ	0	147060000000009	2151
3	3	9	19	9	KOCHTOPF	BÜGELEISEN	DECKEL	0	179989999999991	2959
3	3	9	20	17	SONATE	KLAVIER		0	-1	-1
3	3	9	21	10	VORTRAG	REDNER		0	-1	-1
3	3	9	22	22	TAKT	HARFE		0	-1	-1
3	3	9	23	4	TÜR	SCHRANK	FENSTER	0	149570000000019	3056
3	3	9	24	21	ORIENTIERUNG	AUSGANG		0	-1	-1
3	3	9	25	35	AUFPRALL	FALL		0	-1	-1
3	3	9	26	40	GESCHENK	UNDANK		0	-1	-1
3	3	9	27	36	VERZIERUNG	PALAST		0	-1	-1
3	3	9	28	13	SARG	GRAB		0	-1	-1
3	3	9	29	23	TOTSCHLAG	BRUTALITÄT		0	-1	-1
3	3	9	30	5	KAMERAD	OPFER		0	-1	-1
3	3	9	31	18	WELLE	FLUT		0	-1	-1
3	3	9	32	7	SPRÜHREGEN	FLUSS	NÄSSE	0	193589999999991	3384
3	3	9	33	15	BÜCHEREI	VERLEIH		0	-1	-1
3	3	9	34	32	GLETSCHER	POL	EIS	0	1130	1656
3	3	9	35	1	INSTANZ	GESETZGEBUNG		0	-1	-1
3	3	9	36	30	ZUGEHÖRIGKEIT	GENERATION		0	-1	-1
3	3	9	37	37	STUDIUM	WIRTSCHAFT	LEHRE	0	428789999999991	5040
3	3	9	38	11	GESCHOSS	PFEIL	KUGEL	0	171989999999991	2654
3	3	9	39	19	VERBRENNUNG	PROZESSION		0	-1	-1
3	3	9	40	20	KUMMER	TRAURIGKEIT	SORGE	0	151989999999991	2319
3	4	10	1	17	KÄFER	RUINE		0	-1	-1
3	4	10	2	12	ZENTIMETER	METER	LÄNGE	0	216960000000009	3429
3	4	10	3	8	UMARMUNG	INTEGRATION		0	-1	-1
3	4	10	4	6	ABSCHLUSS	PROJEKT	ZEUGNIS	0	300789999999991	4312
3	4	10	5	39	ERMORDUNG	GESTÄNDNIS	STRAFE	0	323920000000019	4279
3	4	10	6	21	ELITE	VERMÖGEN		0	-1	-1
3	4	10	7	14	ZUSAMMENHANG	VORZEICHEN		0	-1	-1
3	4	10	8	11	DIREKTOR	GESCHÄFT		0	-1	-1
3	4	10	9	23	SCHNORCHEL	ATLANTIK		0	-1	-1
3	4	10	10	2	KAMERADSCHAFT	PARTNER		0	-1	-1
3	4	10	11	22	LIEGE	VERANDA		0	-1	-1
3	4	10	12	13	GENAUIGKEIT	AUFMERKSAMKEIT		0	-1	-1
3	4	10	13	7	LOYALITÄT	BRUDER		0	-1	-1
3	4	10	14	29	ZUSPITZUNG	PUNKT	PUNKT	1	2124	3319
3	4	10	15	3	LINIE	BUS		0	-1	-1
3	4	10	16	28	ANKÜNDIGUNG	EXAMEN		0	-1	-1
3	4	10	17	25	PARADIES	MENSCH		0	-1	-1
3	4	10	18	33	OPERATION	KOMA		0	-1	-1
3	4	10	19	9	VOLK	GEMEINDE	DEMOKRATIE	0	416310000000009	6152
3	4	10	20	19	DROGE	VERHEIMLICHUNG		0	-1	-1
3	4	10	21	30	PASSION	ORGASMUS	ORGASMUS	1	152010000000009	4416
3	4	10	22	1	PROGNOSE	GEWISSHEIT		0	-1	-1
3	4	10	23	20	SPIRALE	FRUCHTBARKEIT	VERHÜTUNG	0	268989999999991	4874
3	4	10	24	38	REDAKTEUR	KORRESPONDENZ	BERICHT	0	356410000000009	4543
3	4	10	25	36	GESCHLECHT	MANN		0	-1	-1
3	4	10	26	32	SCHIFFBRUCH	UNGLÜCKSFALL		0	-1	-1
3	4	10	27	24	MAKEL	SELBSTBEWUSSTSEIN		0	-1	-1
3	4	10	28	35	VERLAUF	ENDUNG		0	-1	-1
3	4	10	29	40	PEITSCHE	MISSHANDLUNG		0	-1	-1
3	4	10	30	5	ANZUG	BÖRSE		0	-1	-1
3	4	10	31	16	STRICH	SKIZZE		0	-1	-1
3	4	10	32	18	FASCHIST	IDEOLOGIE	NAZI	0	4633	6029
3	4	10	33	15	PATIENT	THERAPIE		0	-1	-1
3	4	10	34	31	SAMT	STOFF	SEIDE	0	205489999999991	2959
3	4	10	35	27	MONSTER	MUT	MUT	1	129489999999991	1911
3	4	10	36	37	NEUROSE	PSYCHOLOGIE	PSYCHOLOGIE	1	3864	7696
3	4	10	37	10	MAGEN	RESTAURANT	LEBER	0	198870000000019	5063
3	4	10	38	34	VERDROSSENHEIT	RESIGNATION	POLITIK	0	170310000000009	2983
3	4	10	39	26	POLITIKER	ZUVERSICHT		0	-1	-1
3	4	10	40	4	FAHRT	AUTOBAHN		0	-1	-1
3	5	11	1	20	VATERUNSER	RELIGION	CHRIST	0	179529999999981	6299
3	5	11	2	12	ATOM	MOLEKÜL	MOLEKÜL	1	191120000000019	4095
3	5	11	3	14	LEISTUNG	PROVISION		0	-1	-1
3	5	11	4	34	SYMBOL	WAPPEN	FIGUR	0	1990	2822
3	5	11	5	22	KARTE	HINDERNIS	ATLAS	0	3903	4736
3	5	11	6	15	ATTRAKTION	WELTWUNDER		0	-1	-1
3	5	11	7	19	BEGNADIGUNG	DROHUNG	GNADE	0	2294	7958
3	5	11	8	2	UNTAUGLICHKEIT	FAHRER		0	-1	-1
3	5	11	9	13	FEHLTRITT	VERANTWORTUNG		0	-1	-1
3	5	11	10	32	KRAMPF	BEIN	BEIN	1	2694	4494
3	5	11	11	17	HANDSCHRIFT	BUCHSTABE		0	-1	-1
3	5	11	12	27	DOLCH	STICH	STOSS	0	1919	4339
3	5	11	13	11	SCHEIDUNG	INSTABILITÄT	EHE	0	314429999999981	3972
3	5	11	14	29	BUDE	KÜHLSCHRANK	WOHNUNG	0	3247	4999
3	5	11	15	28	VERSEUCHUNG	RATTE	RATTE	1	308920000000019	3927
3	5	11	16	18	TREIBSTOFF	KILOMETER		0	-1	-1
3	5	11	17	39	GEWINNUNG	WERBER		0	-1	-1
3	5	11	18	5	INSTITUTION	ABTEILUNG		0	-1	-1
3	5	11	19	1	SCHALTER	FLUGHAFEN		0	-1	-1
3	5	11	20	38	WEG	WILLE		0	-1	-1
3	5	11	21	26	HAND	GESTE	FINGER	0	323929999999981	5369
3	5	11	22	25	PHILOSOPHIE	SINN		0	-1	-1
3	5	11	23	31	KOPPEL	STIER	PFERD	0	143640000000037	3783
3	5	11	24	35	BEHANDLUNG	MANDEL		0	-1	-1
3	5	11	25	37	HIRTE	SCHAF	SCHAF	1	177509999999963	3055
3	5	11	26	16	TRAKTOR	LENKSTANGE	ZIEHEN	0	177209999999963	3172
3	5	11	27	7	BODEN	FUND	DACH	0	321509999999963	4279
3	5	11	28	8	REKORD	ARBEITSLOSIGKEIT		0	-1	-1
3	5	11	29	40	WIND	ELEMENT		0	-1	-1
3	5	11	30	4	MEDAILLE	WETTBEWERB	SIEGER	0	300509999999963	4047
3	5	11	31	23	KATEGORIE	GÜLTIGKEIT		0	-1	-1
3	5	11	32	24	AUSSCHAU	GIPFEL		0	-1	-1
3	5	11	33	9	WAHL	GREMIUM		0	-1	-1
3	5	11	34	6	AMATEUR	HOBBY	HOBBY	1	132709999999963	2767
3	5	11	35	30	STRATEGIE	NÄHERUNG	VORGEHENSWEISE	0	4307.5	6227
3	5	11	36	21	GANS	ENTE	ENTE	1	146179999999981	2724
3	5	11	37	36	WALZER	GALA	TANZ	0	243909999999963	3143
3	5	11	38	33	STURZ	REGIERUNG	FALL	0	255879999999981	3407
3	5	11	39	3	COMPUTER	ZEITVERTREIB	ZEITVERTREIB	1	230320000000019	5783
3	5	11	40	10	ZULASSUNG	NACHWEIS		0	-1	-1
3	6	12	1	24	ALARM	ÜBUNG	UHR	0	161240000000037	2092
3	6	12	2	6	SCHLACHTUNG	SCHWEIN	SCHWEIN	1	302340000000037	6671
3	6	12	3	1	EMPFINDUNG	GELASSENHEIT		0	-1	-1
3	6	12	4	19	BAHNSTEIG	ANPASSUNG	GLEIS	0	260020000000019	3640
3	6	12	5	9	ADER	GESTEIN	BLUT	0	374320000000019	4903
3	6	12	6	33	ERÖFFNUNG	GRÜNDUNG		0	-1	-1
3	6	12	7	29	MOTOR	INDUSTRIALISIERUNG		0	-1	-1
3	6	12	8	7	HIRN	STUDIE	STUDIE	1	108720000000019	2055
3	6	12	9	15	VERHAFTUNG	KLINGE	FESTNAHME	0	215120000000019	3479
3	6	12	10	22	PARTEI	ABSTIMMUNG	DEMOKTRAIE	0	219520000000019	3839
3	6	12	11	27	BEEINFLUSSUNG	VERMARKTUNG		0	-1	-1
3	6	12	12	16	FREUNDIN	ZÄRTLICHKEIT		0	-1	-1
3	6	12	13	34	BLEI	STAHL		0	-1	-1
3	6	12	14	36	EINSPARUNG	RECHNUNG		0	-1	-1
3	6	12	15	21	LIKÖR	SEKT		0	-1	-1
3	6	12	16	23	JUGEND	SCHWIMMBAD		0	-1	-1
3	6	12	17	3	BEIFALL	APPLAUS	APPLAUS	1	146320000000019	3647
3	6	12	18	17	BEGRÜNDER	PRÄSIDENT		0	-1	-1
3	6	12	19	38	ABEND	MORGEN	MORGEN	1	148740000000037	3007
3	6	12	20	39	ORDNUNG	ZUCHT		0	2173	3119
3	6	12	21	11	PROGRAMM	KINO	AUSFÜHUNG	0	367120000000019	6015
3	6	12	22	14	SCHLAFWANDELN	UNWIRKLICHKEIT		0	-1	-1
3	6	12	23	20	HORN	WARNUNG		0	-1	-1
3	6	12	24	18	PARTY	THEKE	HARD	0	243220000000019	3389
3	6	12	25	13	STAAT	UNTERSTÜTZUNG		0	-1	-1
3	6	12	26	4	KLOSTER	EINSCHRÄNKUNG	KIRCHE	0	508720000000019	10818
3	6	12	27	10	ZAUBERKÜNSTLER	TRICK	HUT	0	146779999999981	2509
3	6	12	28	5	BINDUNG	BABY		0	-1	-1
3	6	12	29	25	BESTATTUNG	SELBSTMORD		0	-1	-1
3	6	12	30	2	GENIE	MATHEMATIK		0	-1	-1
3	6	12	31	8	KARTELL	KONSENS	MONOPOL	0	431140000000037	5871
3	6	12	32	31	REICH	PROFIT	ARM	0	243940000000037	3434
3	6	12	33	40	KERZE	DOCHT	FLAMME	0	132270000000019	2508
3	6	12	34	26	EVOLUTION	ERWEITERUNG		0	-1	-1
3	6	12	35	32	KOORDINATION	HANDHABUNG	KOOPERATION	0	449540000000037	8191
3	6	12	36	37	INVESTITION	KONZERN		0	-1	-1
3	6	12	37	28	UNSTERBLICHKEIT	AUFERSTEHUNG		0	-1	-1
3	6	12	38	30	DORF	ISOLATION	STADT	0	399940000000037	4903
3	6	12	39	35	NOTLAGE	DILEMMA		0	-1	-1
3	6	12	40	12	HÖLLE	MYTHOS		0	-1	-1
3	7	13	1	34	FRAU	BLUSE		0	-1	-1
3	7	13	2	15	VERBRÜDERUNG	ENTSCHULDIGUNG		0	-1	-1
3	7	13	3	25	GERICHTSHOF	UNWAHRHEIT	GERCHTIGKEIT	0	275929999999981	4499
3	7	13	4	17	WAFFE	KRIEG	KRIEG	1	117840000000037	2559
3	7	13	5	33	SENDER	NOTIZ	EMPFANG	0	2290.5	3354
3	7	13	6	24	ENTSCHLOSSENHEIT	DURCHSETZUNG		0	-1	-1
3	7	13	7	31	TEICH	ÜBERSCHWEMMUNG		0	-1	-1
3	7	13	8	8	BEWUNDERUNG	SCHÖNHEIT	ANNERKENNUNG	0	393029999999981	5780
3	7	13	9	16	TRAINING	PULS		0	-1	-1
3	7	13	10	19	INSEL	URLAUBER	URLAUBER	1	120040000000037	2648
3	7	13	11	10	MILCH	KÄSE	KUH	0	1655.5	7975
3	7	13	12	35	ZUCKER	SPEISE	PUDDING	0	1535.5	6864
3	7	13	13	7	KRANZ	NEST	REIF	0	402190000000037	4502
3	7	13	14	13	ZAHLUNG	QUITTUNG	GEHALT	0	124740000000037	3956
3	7	13	15	11	DOKUMENT	BESCHEINIGUNG		0	-1	-1
3	7	13	16	1	WAHNSINN	ANSTALT		0	-1	-1
3	7	13	17	20	ZAHL	PHYSIK	PHYSIK	1	136740000000037	2863
3	7	13	18	5	AUFTAKT	SPIEL		0	-1	-1
3	7	13	19	2	PARK	VEGETATION		0	-1	-1
3	7	13	20	39	FREILASSUNG	AUFENTHALT		0	-1	-1
3	7	13	21	21	REVOLUTION	WIDERSTAND		0	-1	-1
3	7	13	22	27	SUBSTANZ	SEELE		0	-1	-1
3	7	13	23	37	FLAMME	LEUCHTE		0	-1	-1
3	7	13	24	29	KONJUNKTUR	DIAGNOSE		0	-1	-1
3	7	13	25	30	HASS	GEFECHT	RASSISMUS	0	321540000000037	4871
3	7	13	26	40	REGENSCHIRM	BEDARF	TROPFEN	0	447259999999963	5440
3	7	13	27	22	WIEDERHERSTELLUNG	VERSCHLECHTERUNG	REKONSTRUKTION	0	340429999999981	5607
3	7	13	28	32	KLEIDERSCHRANK	HANDSCHUH		0	-1	-1
3	7	13	29	38	SUBMISSION	ERNIEDRIGUNG	EINTRAG	0	2930.5	6183
3	7	13	30	3	OZEAN	KRABBE		0	-1	-1
3	7	13	31	28	NACHRICHT	GEBURTSTAG	BOTSCHAFT	0	328259999999963	4586
3	7	13	32	4	SPRECHER	AUFRUF		0	-1	-1
3	7	13	33	23	STREIK	KONFLIKT		0	-1	-1
3	7	13	34	6	BEGEISTERUNG	GEFÜHL		0	-1	-1
3	7	13	35	18	BEWERTUNG	KELLNERIN		0	-1	-1
3	7	13	36	12	TRAINER	STIL		0	-1	-1
3	7	13	37	26	KUNSTWERK	AUFMACHUNG	KÜNSTLER	0	188579999999981	4191
3	7	13	38	9	STALL	KUH	PFERD	0	448859999999963	10889
3	7	13	39	14	MUSIK	OPER	ORCHESTER	0	276659999999963	5342
3	7	13	40	36	KLEINIGKEIT	WAAGE		0	-1	-1
3	8	14	1	2	SOLO	MUSIKINSTRUMENT	GRUPPE	0	303169999999925	3890
3	8	14	2	13	URLAUB	AUSFALL	AUSLAND	0	257369999999925	3950
3	8	14	3	27	HINDERUNG	SIEGEL		0	-1	-1
3	8	14	4	30	DIAKONIE	VERSORGUNG		0	-1	-1
3	8	14	5	6	LIMIT	MAXIMUM	GRENZE	0	328740000000037	5367
3	8	14	6	23	FLÜCHTLING	ASYL	HILFE	0	601569999999925	6706
3	8	14	7	14	WANGE	CHRIST		0	-1	-1
3	8	14	8	15	LAMM	MITTAGESSEN	OPFER	0	298369999999925	3695
3	8	14	9	37	PARLAMENT	KANZLER	DEMOKRATIE	0	2928	6767
3	8	14	10	26	RASSE	NATIONALIST		0	-1	-1
3	8	14	11	32	SCHLUSSFOLGERUNG	KONSEQUENZ	KONSEQUENZ	1	517880000000075	7458
3	8	14	12	18	KONFRONTATION	RACHE	KONFLIKT	0	1724.5	3668
3	8	14	13	12	UNHEIL	ALPTRAUM		0	-1	-1
3	8	14	14	36	SÄUFER	WIRT		0	-1	-1
3	8	14	15	25	FRIEDEN	ALLIANZ		0	-1	-1
3	8	14	16	20	ERKLÄRUNG	WISSENSCHAFT		0	-1	-1
3	8	14	17	29	FAUST	GEWALT	KAMPF	0	155659999999963	2324
3	8	14	18	8	EXPERIMENT	UNTERSUCHUNG		0	-1	-1
3	8	14	19	17	TECHNOLOGIE	GEHIRNWÄSCHE		0	-1	-1
3	8	14	20	34	NACHBARSCHAFT	HECKE		0	-1	-1
3	8	14	21	33	KNOBLAUCH	VAMPIR		0	-1	-1
3	8	14	22	21	UNABHÄNGIGKEIT	SELBSTBESTIMMUNG		0	-1	-1
3	8	14	23	5	GANG	TOR		0	-1	-1
3	8	14	24	19	MINIMUM	NOTWENDIGKEIT		0	-1	-1
3	8	14	25	10	SCHMUGGEL	IMPORT		0	-1	-1
3	8	14	26	39	GESELLSCHAFT	EINHEIT		0	-1	-1
3	8	14	27	40	LEBER	ORGAN	HERZ	0	3783.5	4423
3	8	14	28	28	SCHLÄGER	KRIMINALITÄT		0	-1	-1
3	8	14	29	11	PRÄDIKAT	PRIMA		0	-1	-1
3	8	14	30	22	AUTOR	ERFINDUNG		0	-1	-1
3	8	14	31	1	GEMEINSCHAFT	ZUSAMMENARBEIT		0	-1	-1
3	8	14	32	38	ZELT	ZIRKUS		0	-1	-1
3	8	14	33	35	LIST	NAZI		0	-1	-1
3	8	14	34	9	INTENSIVSTATION	KRANKENHAUS		0	-1	-1
3	8	14	35	16	FREUNDSCHAFT	GEFÄHRTE		0	-1	-1
3	8	14	36	31	TOD	NOTWEHR		0	-1	-1
3	8	14	37	4	INFLATION	ENTWERTUNG		0	-1	-1
3	8	14	38	24	VATER	VORBILD		0	-1	-1
3	8	14	39	7	VORBEREITUNG	VERÖFFENTLICHUNG		0	-1	-1
3	8	14	40	3	IDIOT	UNSINN	NAZI	0	1439.5	2271
