## Supplementary material for "Vast amounts of encoded items nullify but do not reverse the effect of sleep on declarative memory": Dataset: PAL_4_1_2.xlsx

### Sheet: Tabelle1
VP_Nr	Block	VersioN	counter	pair_code	cue	correct_answer	answer		accuracy	reactiontime1	reactiontime2
4	1	14	1	24	VATER	VORBILD	VORBILD	1		2575	6452
4	1	14	2	38	ZELT	ZIRKUS	DRAUSEN	0		3494.8	7884
4	1	14	3	12	UNHEIL	ALPTRAUM	GLÜCK	0		310239999999999	9460
4	1	14	4	32	SCHLUSSFOLGERUNG	KONSEQUENZ	KONSEQUENZ	1		5562.8	17748
4	1	14	5	6	LIMIT	MAXIMUM	MAXIMUM	1		5509.3	8959
4	1	14	6	4	INFLATION	ENTWERTUNG	WERTMINDERUNG	0		3922	8221
4	1	14	7	19	MINIMUM	NOTWENDIGKEIT		0		-1	-1
4	1	14	8	9	INTENSIVSTATION	KRANKENHAUS	KLINIK	0		2153.2	5865
4	1	14	9	2	SOLO	MUSIKINSTRUMENT	MUSIKER	0		406170000000001	6204
4	1	14	10	30	DIAKONIE	VERSORGUNG	PFARRER	0		335020000000001	6813
4	1	14	11	37	PARLAMENT	KANZLER	KANZLER	1		757289999999999	10540
4	1	14	12	13	URLAUB	AUSFALL	INSEL	0		218010000000001	11418
4	1	14	13	34	NACHBARSCHAFT	HECKE	HECKE	1		1671	2927
4	1	14	14	27	HINDERUNG	SIEGEL	ZAUN	0		325560000000001	4101
4	1	14	15	3	IDIOT	UNSINN		0		-1	-1
4	1	14	16	15	LAMM	MITTAGESSEN	WEIDE	0		5939.5	7368
4	1	14	17	10	SCHMUGGEL	IMPORT	IMPORT	1		713970000000001	8607
4	1	14	18	7	VORBEREITUNG	VERÖFFENTLICHUNG		0		-1	-1
4	1	14	19	31	TOD	NOTWEHR		0		17278	20001
4	1	14	20	8	EXPERIMENT	UNTERSUCHUNG	TEILNEHMER	0		295929999999999	14496
4	1	14	21	40	LEBER	ORGAN	ORGAN	1		570210000000001	7153
4	1	14	22	20	ERKLÄRUNG	WISSENSCHAFT	NOTIZ	0		15401	16655
4	1	14	23	28	SCHLÄGER	KRIMINALITÄT		0		-1	-1
4	1	14	24	39	GESELLSCHAFT	EINHEIT	STUFE	0		866440000000002	10768
4	1	14	25	21	UNABHÄNGIGKEIT	SELBSTBESTIMMUNG	AUTONOMIE	0		10443.6	12500
4	1	14	26	23	FLÜCHTLING	ASYL	ASYL	1		178829999999999	2983
4	1	14	27	25	FRIEDEN	ALLIANZ	ALLIANZ	1		197320000000001	3868
4	1	14	28	18	KONFRONTATION	RACHE	DISPUT	0		606070000000001	7584
4	1	14	29	1	GEMEINSCHAFT	ZUSAMMENARBEIT		0		-1	-1
4	1	14	30	11	PRÄDIKAT	PRIMA	PRIMA	1		166629999999999	3050
4	1	14	31	5	GANG	TOR	PALAST	0		789259999999998	9199
4	1	14	32	33	KNOBLAUCH	VAMPIR	VAMPIR	1		154070000000001	3030
4	1	14	33	36	SÄUFER	WIRT	WHYSKEY	0		778320000000001	9608
4	1	14	34	22	AUTOR	ERFINDUNG	ERFINDER	0		378879999999999	6895
4	1	14	35	16	FREUNDSCHAFT	GEFÄHRTE		0		-1	-1
4	1	14	36	26	RASSE	NATIONALIST	NATIONALIST	1		348340000000002	8393
4	1	14	37	14	WANGE	CHRIST	CHRIST	1		136479999999999	2713
4	1	14	38	29	FAUST	GEWALT	SCHLAG	0		10712.4	12095
4	1	14	39	35	LIST	NAZI		0		-1	-1
4	1	14	40	17	TECHNOLOGIE	GEHIRNWÄSCHE	INGENIEUR	0		166959999999998	4181
4	2	15	1	2	UNTERSCHRIFT	FORMULAR	DOKUMENT	0		6670.5	8563
4	2	15	2	8	GELIEBTE	GEHEIMNIS	EINFÜHLSAM	0		10579.2	13767
4	2	15	3	6	MANDANT	RECHT	KUNDE	0		927769999999995	10729
4	2	15	4	19	ARBEITER	EINKOMMEN	VERGÜTUNG	0		202860000000009	4397
4	2	15	5	24	AKTEUR	DRAMATIK	DRAMATIK	1		275080000000005	6020
4	2	15	6	38	GEGNER	WAFFENSTILLSTAND	ANTAGONIST	0		930160000000009	11660
4	2	15	7	37	BEFRAGUNG	MEHRHEIT		0		-1	-1
4	2	15	8	7	DONNER	BLITZ	BLITZ	1		114369999999995	2811
4	2	15	9	3	VORSTAND	LEITER	KONZERN	0		326769999999995	9945
4	2	15	10	16	SONNE	GRAD	LICHT	0		552730000000005	6621
4	2	15	11	18	ERNÄHRUNG	EIWEIß		0		-1	-1
4	2	15	12	39	DESSERT	HONIG	ZUCKER	0		205189999999991	5516
4	2	15	13	12	TECHNIKER	INGENIEUR	INGENIEUR	1		1602	3623
4	2	15	14	22	STROH	WALDBRAND	BRAND	0		400010000000009	7699
4	2	15	15	30	ERDBALL	WELTKARTE	STEIN	0		3131	4490
4	2	15	16	28	BILD	FOTO	GEMÄLDE	0		5899	7738
4	2	15	17	27	KUNST	ARTIST	ARTISTIK	0		731639999999991	12716
4	2	15	18	20	REGENBOGEN	FARBE	FARBEN	1		2286	3795
4	2	15	19	26	POLIZEI	EINSATZ	ORDNUNG	0		596810000000009	7287
4	2	15	20	1	PYRAMIDE	ARCHITEKTUR	ARCHITEKTUR	1		227939999999991	5283
4	2	15	21	11	SCHÄTZUNG	SPEKULATION	PROGNOSE	0		443960000000009	7807
4	2	15	22	4	BRILLE	KRAWATTE	ANZUG	0		587030000000005	8058
4	2	15	23	40	BEARBEITUNG	HONORAR	AMT	0		263089999999991	3959
4	2	15	24	5	STÜTZE	BEGLEITER	LEHNE	0		1614	2609
4	2	15	25	31	ERMITTLUNG	SCHULD	INFORMATION	0		9841.5	13279
4	2	15	26	23	OPPOSITION	VERWEIGERUNG	STIMME	0		666830000000005	11032
4	2	15	27	17	KOOPERATION	MITHILFE	ZUSAMMENARBEIT	0		466639999999991	8326
4	2	15	28	25	DRECK	VERUNREINIGUNG	MÜLL	0		165139999999991	3369
4	2	15	29	29	INTERVENTION	STREIT	STREIT	1		148019999999995	2729
4	2	15	30	34	PATRIOTISMUS	EXTREMISMUS	EXTREMISMUS	1		5490	7729
4	2	15	31	33	TAGEBUCH	BIOGRAPHIE	MONOGRAFIE	0		599630000000005	8390
4	2	15	32	15	TRITT	SOHLE		0		-1	-1
4	2	15	33	10	ZOO	BÄR	BÄR	1		1144	2189
4	2	15	34	14	REGIME	ZERSCHLAGUNG	STÜRZEN	0		158539999999991	4603
4	2	15	35	21	AUSEINANDERSETZUNG	ÜBERLEGUNG	DEBATTE	0		408710000000009	5485
4	2	15	36	9	SUBKULTUR	UNTERGRUND	UNTERGRUND	1		148869999999995	5051
4	2	15	37	35	GOTT	VEREHRUNG	SCHÖPFER	0		402030000000005	7377
4	2	15	38	32	FORMEL	BERECHNUNG	BERECHNUNG	1		638630000000005	9418
4	2	15	39	13	WANDEL	ZWISCHENZEIT	ZEIT	0		196530000000005	2970
4	2	15	40	36	INFORMATIK	PROGRAMMIERUNG	PROGRAMMIEREN	0		691980000000005	10919
4	3	16	1	17	JUSTIZ	GLAUBWÜRDIGKEIT	GLAUBWÜRDIGKEIT	1		338039999999991	9261
4	3	16	2	26	PUBLIKUM	ZUSCHAUER	AUDIENZ	0		587460000000009	7777
4	3	16	3	7	KOMMENTAR	PRESSE	PRESSE	1		156892000000002	17076
4	3	16	4	9	SCHNITT	FILM	FILM	1		244629999999981	3561
4	3	16	5	14	KOCH	OFEN	OFEN	1		801439999999991	8981
4	3	16	6	32	BAUER	FARM	FARM	1		165260000000009	3330
4	3	16	7	1	BEHÖRDE	KÜNDIGUNG	SIGNATUR	0		778129999999981	11434
4	3	16	8	18	ASSISTENT	PROFESSION	HILFE	0		388670000000019	5365
4	3	16	9	10	FLÄCHE	ZENTRUM	ZAUN	0		610470000000019	6927
4	3	16	10	28	BOOT	MATROSE	ANGELN	0		6702	8682
4	3	16	11	12	KAPITALISMUS	KOMMUNISMUS	KOMMUNISMUS	1		149170000000019	4726
4	3	16	12	31	EXEKUTION	ERSCHIEßUNG	ERSCHIESSUNG	1		323010000000009	9050
4	3	16	13	37	MÖRDER	SÜNDE	VERBRECHEN	0		114597999999998	14600
4	3	16	14	21	RANG	HIERARCHIE	STATUS	0		723879999999981	8943
4	3	16	15	11	PHASE	STADIUM	LEVEL	0		169122000000002	19223
4	3	16	16	8	BEFUGNIS	ERMÄCHTIGUNG	VOLLMACHT	0		259589999999991	4597
4	3	16	17	4	UNRECHT	BENACHTEILIGUNG	RECHTSWEG	0		150692999999998	17044
4	3	16	18	35	FREUDE	LUST	GLÜCKLICH	0		4545	7178
4	3	16	19	39	FLIRT	ROMANTIK	ROMANTIK	1		6359	8559
4	3	16	20	33	VERGÜTUNG	GELD	ARBEITER	0		583029999999981	8694
4	3	16	21	16	BIRKE	LAUB	LAUB	1		6106	6828
4	3	16	22	30	AUSKUNFT	PROPAGANDA	JOURNALIST	0		137927000000002	15689
4	3	16	23	27	ROUTE	HEIMWEG	WEG	0		4477	5185
4	3	16	24	38	PRIESTER	KATHEDRALE	DIAKONIE	0		739229999999981	8949
4	3	16	25	15	VISUM	TOURISMUS	TOURISMUS	1		267679999999981	5525
4	3	16	26	29	GERICHT	VERHANDLUNG	RECHTSSPRECHUNG	0		825410000000009	13045
4	3	16	27	36	BOMBE	TERRORIST	TERRORIST	1		227010000000009	6802
4	3	16	28	24	MODE	HOSE	HOSE	1		1446.5	2769
4	3	16	29	20	ANLAGE	RENDITE	RENDITE	1		374960000000009	5789
4	3	16	30	3	SEE	WASSER	WASSER	1		961	2130
4	3	16	31	23	BOSS	HEMD	HEMD	1		157289999999991	2311
4	3	16	32	5	NATION	EINIGKEIT	GRENZE	0		486710000000009	5997
4	3	16	33	2	GEFAHR	HAI		0		-1	-1
4	3	16	34	6	BEVÖLKERUNG	MASSE	MASSEN	1		2153	4078
4	3	16	35	19	AFFÄRE	PARTNERSCHAFT	LIEBSCHAFT	0		445170000000019	12690
4	3	16	36	34	STUDENT	KLAUSUR	KLAUSUR	1		148120000000019	2577
4	3	16	37	13	JOURNALIST	PRESSEFREIHEIT	INFORMATION	0		290489999999991	5301
4	3	16	38	22	DIREKTION	BESCHLUSS	RICHTUNG	0		357010000000009	4867
4	3	16	39	25	CHARAKTER	OFFENHEIT	NETT	0		223020000000019	3061
4	3	16	40	40	VIRUS	ERREGER	SYMPTOME	0		262320000000019	8797
4	4	1	1	7	ZEITUNG	DRUCK	NEUIGKEITEN	0		3193	10380
4	4	1	2	21	DEMOKRATIE	SYSTEM	SYSTEM	1		2124	5515
4	4	1	3	20	INFORMATION	INHALT	JOURNALI	0		158612000000002	20001
4	4	1	4	5	BERUF	ANERKENNUNG	AUSÜBUNG	0		121136000000001	14959
4	4	1	5	38	FÄHIGKEIT	VERANLAGUNG	BESHCAFFENHEIT	0		107942000000002	14613
4	4	1	6	23	SÄNGER	KÜNSTLER	KÜNSTLER	1		177160000000009	4512
4	4	1	7	1	PELZ	FUCHS	FUCHS	1		6529.5	7677
4	4	1	8	8	BARGELD	WERT	WERT	1		5189.5	6451
4	4	1	9	26	SKLAVE	KÖNIG	KÖNIG	1		179029999999981	3807
4	4	1	10	14	STERN	WEIHNACHTEN	SONNE	0		708260000000009	8119
4	4	1	11	33	RÜSTUNG	ANGRIFF	ANGRIFF	1		151910000000009	9799
4	4	1	12	3	STILLE	EINSAMKEIT	RUHE	0		789989999999991	10709
4	4	1	13	9	FORM	KREIS	VIERECK	0		929970000000019	11255
4	4	1	14	24	BEDÜRFNIS	WERBUNG	VERLANGEN	0		181589999999991	4073
4	4	1	15	6	CHAOS	STRUKTUR	IRRTUM	0		205010000000009	3473
4	4	1	16	11	GEHIRN	BEWUSSTSEIN	FORSCHUNG	0		487810000000009	6805
4	4	1	17	34	EMPFEHLUNG	RAT	VORSCHLAG	0		141627999999998	17093
4	4	1	18	10	ABSPRACHE	VERTRAG	KORRESPONDENZ	0		493460000000009	14265
4	4	1	19	32	EINGEBUNG	IDEE	IDEE	1		213929999999981	3369
4	4	1	20	37	ANEKDOTE	WITZ	WITZ	1		140110000000009	2275
4	4	1	21	31	NÄSSE	GEWITTER	STURM	0		470429999999981	10018
4	4	1	22	25	SPASS	FEIER	GEFÜHL	0		283689999999991	5905
4	4	1	23	16	VOGEL	KATZE	FRÜH	0		2441	3803
4	4	1	24	30	BEGRIFF	BEDEUTUNG	TERMINI	0		457120000000019	15790
4	4	1	25	2	MASCHINE	APPARAT	AUTOMATISMUS	0		765510000000009	10374
4	4	1	26	22	LÖSUNG	PROBLEM	PROBLEM	1		348189999999991	5086
4	4	1	27	12	NUTZEN	KOSTEN	SINNVOLL	0		116396000000001	13612
4	4	1	28	36	RÜCKSCHRITT	VERGANGENHEIT		0		-1	-1
4	4	1	29	35	FIGUR	BRETT	BRETT	1		318710000000009	4667
4	4	1	30	40	PUPPE	KIND	MÄDCHEN	0		162789999999991	3570
4	4	1	31	39	SCHAMGEFÜHL	KÖRPER	KÖRPER	1		11856	14638
4	4	1	32	18	TRINKSPRUCH	SPRICHWORT	VOLKSWEISHEIT	0		574820000000019	14019
4	4	1	33	28	URHEBER	KAUSALITÄT	KAUSALITÄT	1		5669	9486
4	4	1	34	4	STURM	WINDHAUCH	NÄSSE	0		221770000000019	3470
4	4	1	35	19	ERDE	STEIN	STEIN	1		115720000000019	2262
4	4	1	36	27	GRUNDRECHT	VERFASSUNG	VERFASSUNG	1		155970000000019	3618
4	4	1	37	29	MANGEL	VERZICHT	ERSATZ	0		470329999999981	6150
4	4	1	38	17	STAUB	SAUBERKEIT	TROCKEN	0		1902	3125
4	4	1	39	13	KUGEL	QUADRAT	QUADRAT	1		405860000000009	5734
4	4	1	40	15	BECHER	KAFFEE	TASSE	0		781020000000019	11949
4	5	2	1	28	UHR	KIRCHE	ZEIT	0		1750.5	3242
4	5	2	2	7	GRAS	VIEH	SCHAF	0		235009999999963	3574
4	5	2	3	1	BLICK	PERSPEKTIVE	STARR	0		252820000000019	5512
4	5	2	4	15	SEEGANG	DAMPFER	WELLE	0		724170000000019	8741
4	5	2	5	26	FRAGE	EINWAND	ANTWORT	0		234959999999963	4172
4	5	2	6	24	GNADE	BARMHERZIGKEIT	BARMHERZIGKEIT	1		174720000000019	5633
4	5	2	7	30	SPRACHE	AKUSTIK	LINGUISTIK	0		570120000000019	8134
4	5	2	8	17	VERSCHLEIERUNG	KOPFTUCH	KOPFTUCH	1		662779999999981	8628
4	5	2	9	39	FASS	KELLER	KELLER	1		325129999999981	4317
4	5	2	10	32	TRAUM	WIRKLICHKEIT	WIRKLICHKEIT	1		3441.5	7909
4	5	2	11	23	BUNGALOW	SIEDLUNG	FLUR	0		243479999999981	3279
4	5	2	12	27	SCHICKSAL	IRONIE	IRONIE	1		197270000000019	3567
4	5	2	13	13	TIER	FROSCH	STIER	0		13236.5	14516
4	5	2	14	21	ANSTAND	SITTE	ERZIEHUNG	0		200390000000037	4019
4	5	2	15	22	MACHT	HERRSCHER	KRAFT	0		5163	13856
4	5	2	16	40	POSTKUTSCHE	PFERD	PFERD	1		179040000000037	3818
4	5	2	17	37	DÄMMERUNG	MORGENGRAUEN	MORGENGRAUEN	1		172329999999981	4300
4	5	2	18	31	HÄRTE	KRAFT	KRAFT	1		204129999999981	4249
4	5	2	19	12	KOMÖDIE	DRAMA	DRAMA	1		175879999999981	3119
4	5	2	20	5	FREUND	VERTRAUEN		0		-1	-1
4	5	2	21	33	ERLÖSUNG	HIMMELREICH		0		-1	-1
4	5	2	22	14	HAUT	BLUT	BLUT	1		6600.5	8103
4	5	2	23	34	PRÜFUNG	MISSERFOLG	SCHWIERIG	0		118654000000004	14153
4	5	2	24	25	DISZIPLIN	GEHORSAM	ERFOLG	0		2134	3459
4	5	2	25	20	BEGRÜSSUNG	FREUNDLICHKEIT	ABSCHIED	0		309140000000037	7750
4	5	2	26	19	GEISEL	GEFANGENER	GEFANGENER	1		153259999999963	4184
4	5	2	27	38	NEFFE	GROSSMUTTER	OMA	0		146879999999981	4142
4	5	2	28	10	ILLUSION	WAHRNEHMUNG	VORSTELLUNG	0		3052.5	5235
4	5	2	29	35	ANFORDERUNG	SCHWIERIGKEIT	HÜRDE	0		102692000000002	11936
4	5	2	30	2	MALER	PIANIST	PIANIST	1		563079999999981	7508
4	5	2	31	8	BERG	HÜTTE	VERGISSMEINNICHT	0		489190000000037	7936
4	5	2	32	29	TAL	WIESE	WEIDE	0		202340000000037	11274
4	5	2	33	16	KRITERIUM	AUSWAHL	ANKNÜPFUNGSPUNKT	0		111954000000004	15717
4	5	2	34	36	AUSWERTUNG	ERGEBNIS	SCHLUSFOLGERUNG	0		637070000000019	11702
4	5	2	35	3	VERLUST	ABNAHME	SCHADEN	0		123469000000004	13609
4	5	2	36	18	SCHMETTERLING	BLÜTE	BLUME	0		149270000000019	2784
4	5	2	37	11	EHE	VERLOBUNG	VERLOBUNG	1		310579999999981	5537
4	5	2	38	6	ZUWACHS	FORTSCHRITT	KINDER	0		305379999999981	4320
4	5	2	39	9	GESPENST	ERSCHEINUNG	TRANSPARENT	0		481220000000019	7053
4	5	2	40	4	KRITIK	ZWEIFEL	DRIEKT	0		420779999999981	5247
4	6	3	1	5	INDUSTRIE	BRANCHE	FORTSCHRITT	0		354829999999981	7135
4	6	3	2	21	STOLZ	RUHM	RUHM	1		178479999999981	3023
4	6	3	3	16	GEBÄUDE	HOTEL	GERÜST	0		377809999999963	5986
4	6	3	4	38	DEFINITION	KONZEPT	KONZEPT	1		132245999999996	15169
4	6	3	5	25	ZWIELICHT	UNTERWELT	HELLIGKEOT	0		748370000000019	9501
4	6	3	6	31	VERGLEICH	GLEICHNIS	ABWÄGUNG	0		123092999999998	14000
4	6	3	7	8	MEINEID	EHRENHAFTIGKEIT	EHRE	0		2245.5	3037
4	6	3	8	34	ERDGESCHOSS	DACHBODEN	FEUCHTIGKEIT	0		492020000000019	12482
4	6	3	9	35	PROFIL	QUERSCHNITT	QUERSCHNITT	1		299809999999963	8797
4	6	3	10	12	DAMPF	LOKOMOTIVE	HITZE	0		9450	11668
4	6	3	11	4	STUHL	SESSEL	LEHNE	0		225909999999963	3213
4	6	3	12	29	PUDDING	SÜSSIGKEITEN	DESSERT	0		350909999999963	4954
4	6	3	13	22	ZEIT	URSPRUNG	URSPRUNG	1		433020000000019	6200
4	6	3	14	7	NORM	MORAL	MORAL	1		308540000000037	4109
4	6	3	15	33	AUTO	PRESTIGE	MOBILITÄT	0		345970000000019	7014
4	6	3	16	28	SEGEN	SCHÖPFER	BIBEL	0		394770000000019	5512
4	6	3	17	40	PLAN	GROSSSTADT	ZIEL	0		5082.5	5886
4	6	3	18	30	TAT	ABSICHT	MANN	0		193720000000019	2929
4	6	3	19	10	LEIDENSCHAFT	KUSS	KUSS	1		222029999999981	3091
4	6	3	20	3	TÄUSCHUNG	ECHTHEIT	SITTENWIDRIG	0		101735999999996	12950
4	6	3	21	2	VULKAN	EXPLOSION	AUSBRUCH	0		337329999999981	4782
4	6	3	22	13	HELDENMUT	TAPFERKEIT	GEFAHR	0		717720000000019	12132
4	6	3	23	17	GEIST	FLASCHE	TRANSPARENT	0		145870000000019	3717
4	6	3	24	24	RICHTER	GERECHTIGKEIT	GERECHT	0		5416.5	7251
4	6	3	25	27	ALKOHOL	OPIUM	SÄUFER	0		474359999999963	6677
4	6	3	26	1	GIFT	MORD	MORD	1		699440000000037	8339
4	6	3	27	26	BEWEIS	TATSACHE	LAST	0		297159999999963	4009
4	6	3	28	19	GESUNDHEIT	IMPFUNG	ERNÄHRUNG	0		207779999999981	4483
4	6	3	29	6	BESITZ	ANTEIL	TEILEN	0		103607000000002	11802
4	6	3	30	23	ARMUT	ELEND	ELEND	1		119759999999963	4051
4	6	3	31	37	WOLLE	KLEIDUNG	KLEIDUNG	1		160220000000019	2888
4	6	3	32	32	CHANCE	BEGEGNUNG	MÖGLICHKEIT	0		287829999999981	7936
4	6	3	33	11	APFEL	PFIRSICH	PFIRSICH	1		431309999999963	6202
4	6	3	34	14	FORDERUNG	GEHALT	ABSPRUCH	0		251359999999963	4366
4	6	3	35	39	GESCHREI	PANIK		0		617059999999963	7397
4	6	3	36	9	ANSICHT	MEINUNG	ARGUMENT	0		564429999999981	10391
4	6	3	37	15	PAPIER	BRIEF	DRUCK	0		339479999999981	4726
4	6	3	38	36	JUNGE	MÄDCHEN	MÄDCHEN	1		316090000000037	5128
4	6	3	39	20	LARVE	RAUPE	RAUPE	1		1171.5	2368
4	6	3	40	18	GEDÄCHTNIS	ELEFANT	TEST	0		318670000000019	4340
4	7	4	1	26	DICKICHT	WALD	LAUB	0		180820000000019	3148
4	7	4	2	15	MOOR	SUMPF	SUMPF	1		266129999999981	4209
4	7	4	3	22	ZIMMER	ECKE	ECKE	1		112170000000019	2443
4	7	4	4	1	GRUPPE	VERSAMMLUNG	MENSCHEN	0		354659999999963	8317
4	7	4	5	36	POLIZIST	WACHE	ORDNUNG	0		7930.5	9279
4	7	4	6	24	LABYRINTH	SUCHE	SUCHE	1		381740000000037	5867
4	7	4	7	12	THEORIE	AUSNAHME	ASUNAHM	1		17985	20013
4	7	4	8	32	DIENER	HALTUNG	AUFRECHT	0		161700000000186	13072
4	7	4	9	28	GÖTTIN	GEBET	BETEN	0		1748.5	3724
4	7	4	10	10	ZIEL	RICHTUNG	ERFOLG	0		705090000000037	12842
4	7	4	11	20	ANDEUTUNG	VERDACHT	HINWEIS	0		438229999999981	6404
4	7	4	12	35	FAHNE	EROBERUNG	SYMBOL	0		8841.5	10841
4	7	4	13	11	AUFGABE	ERLEDIGUNG	LÖSUNG	0		116259000000004	13079
4	7	4	14	17	KLIPPE	ABGRUND	SPRUNG	0		100315999999996	11224
4	7	4	15	33	BEGABUNG	VERERBUNG	FÖRDERN	0		776829999999981	11074
4	7	4	16	16	ERFORSCHUNG	PATENT		0		-1	-1
4	7	4	17	19	BETRAG	WECHSEL	GEHALT	0		885559999999963	10968
4	7	4	18	34	SCHLEMMER	LECKERBISSEN		0		-1	-1
4	7	4	19	6	STIRN	KINN	KINN	1		157440000000037	2327
4	7	4	20	8	GLÜCK	ZUFALL	ZUFALL	1		579040000000037	7593
4	7	4	21	29	ANFÜHRER	CHEF	CHEF	1		313170000000019	4125
4	7	4	22	18	BESESSENHEIT	TEUFEL	TEUFEL	1		4099.5	5589
4	7	4	23	5	MÖNCH	NONNE	NONNE	1		1177	2171
4	7	4	24	23	GEDICHT	LIEBE	ZITAT	0		402020000000019	5551
4	7	4	25	13	NAGEL	METALL	KOPF	0		123820000000019	2285
4	7	4	26	38	SAUERSTOFF	LUFT	LUFT	1		110440000000037	1921
4	7	4	27	2	SCHÜLER	DOZENT	PRÜFUNG	0		991729999999981	12387
4	7	4	28	25	BETTLER	UNGLÜCK		0		-1	-1
4	7	4	29	40	GENUSS	ZIGARRE	ZIGARRE	1		491620000000019	6938
4	7	4	30	7	HIMMEL	FIRMAMENT	ERDE	0		374970000000019	4729
4	7	4	31	27	VERRAT	TREUE	TREU	1		157612000000002	16770
4	7	4	32	9	LAUNE	HUMOR		0		-1	-1
4	7	4	33	14	ERGÄNZUNG	ZUSATZ	ZUSATZ	1		559920000000019	6869
4	7	4	34	39	GESCHICHTE	ENTWICKLUNG	VERGANGENHEIT	0		9551	11592
4	7	4	35	21	DIAMANT	GOLD	GOLD	1		193590000000037	2741
4	7	4	36	30	MUSIKER	AKKORDEON		0		363090000000037	20005
4	7	4	37	31	MERKMAL	DETAIL	AUSSEHEN	0		821990000000037	10872
4	7	4	38	4	ANGEBOT	MARKT	ANNAHME	0		342659999999963	5436
4	7	4	39	37	ANGST	SCHLANGE	LEIDEN	0		5533.5	6563
4	7	4	40	3	SALAT	GARTEN		0		-1	-1
4	8	5	1	34	EREIGNIS	FEST	ERINNERUNG	0		6460.5	8438
4	8	5	2	16	REISE	KONTINENT		0		-1	-1
4	8	5	3	7	AUFSTAND	REBELLION	STREIK	0		583959999999963	8136
4	8	5	4	20	RIESE	SCHRITT	TRITT	0		410259999999963	5549
4	8	5	5	9	KAUFHAUS	SCHAUFENSTER	SCHAUFENSTER	1		506490000000037	8473
4	8	5	6	37	WEBER	KAMM	SPANNEN	0		13126.5	16806
4	8	5	7	27	SCHAUSPIEL	BÜHNE	DRAMATIK	0		2750	5385
4	8	5	8	6	GLAUBE	BIBEL	BIBEL	1		762440000000037	12312
4	8	5	9	3	BRÜCKE	SAN FRANCISCO	FLUSS	0		105023000000007	12749
4	8	5	10	38	FAHRZEUG	KETTE	AUTO	0		589640000000037	7360
4	8	5	11	33	REPTIL	ECHSE	KROKODIL	0		231419999999925	7849
4	8	5	12	30	HEER	INFANTERIE	INFANTERIE	1		322980000000075	8561
4	8	5	13	21	BÜNDNIS	PAKT	REBELLEN	0		356130000000075	6232
4	8	5	14	1	KRUG	BIER	WEIN	0		155890000000037	2526
4	8	5	15	35	GETREIDE	DINKEL	DINKEL	1		309080000000075	4653
4	8	5	16	22	NATUR	PFLANZE	PFLANZE	1		161580000000075	3287
4	8	5	17	5	ORCHESTER	KONZERT	BÜHNE	0		944440000000037	11463
4	8	5	18	17	SCHIFF	DOCK		0		-1	-1
4	8	5	19	32	FABRIK	PRODUKTION	PRODUKTION	1		325469999999925	6506
4	8	5	20	28	STIFT	KAPPE	KAPPE	1		420569999999925	5457
4	8	5	21	10	INSTRUMENT	OBOE	OBOE	1		2662.5	5185
4	8	5	22	15	TROPEN	AMAZONAS	AMAZONAS	1		295659999999963	5076
4	8	5	23	23	ZÜGEL	WENDE	PFERD	0		333580000000075	4437
4	8	5	24	39	VERLETZUNG	SCHORF	SCHORF	1		150159999999963	3592
4	8	5	25	26	FAHRRAD	PEDAL	UNFALL	0		802309999999963	9894
4	8	5	26	40	FLOTTE	DECK	SCHIFF	0		12939	14372
4	8	5	27	31	AUFTRAG	ARBEIT	MANDAT	0		455269999999925	5889
4	8	5	28	13	GESICHT	MASKE		0		-1	-1
4	8	5	29	12	FLOCKEN	SCHNEE	SCHNEE	1		1801	3097
4	8	5	30	11	MÖBEL	LEHNE	SESSEL	0		263280000000075	4801
4	8	5	31	19	SCHULE	HOLZ	TEST	0		642319999999925	7429
4	8	5	32	8	HEFT	NOTE	ABGABE	0		3628.5	4829
4	8	5	33	29	PINSEL	LEINWAND	LEINWAND	1		146569999999925	3237
4	8	5	34	2	GELENK	KEULE	KEULE	1		272940000000037	4925
4	8	5	35	25	SPORT	SCHWEISS		0		-1	-1
4	8	5	36	4	MAUER	BRÜSTUNG	ZIEGEL	0		310269999999925	4410
4	8	5	37	18	BAHNHOF	KIOSK	ZUG	0		865469999999925	9779
4	8	5	38	24	INFEKTION	SCHMERZEN	SCHMERZEN	1		3009	5159
4	8	5	39	36	STRASSE	TEER	TEER	1		4756	7219
4	8	5	40	14	ANGABE	ZEUGE	DOKUMENT	0		427380000000075	5722
								109
