## Supplementary material for "Vast amounts of encoded items nullify but do not reverse the effect of sleep on declarative memory": Dataset: PAL_4_1_3.xlsx

### Sheet: Tabelle1
VP_Nr	Block	VersioN	counter	pair_code	cue	correct_answer	answer		accuracy	reactiontime1	reactiontime2
4	1	14	1	7	VORBEREITUNG	VERÖFFENTLICHUNG	ABSCHLUSS	0		2744.3	5370
4	1	14	2	40	LEBER	ORGAN	ORGAN	1		5282	6434
4	1	14	3	18	KONFRONTATION	RACHE	ÄRGER	0		4210.3	5348
4	1	14	4	35	LIST	NAZI		0		-1	-1
4	1	14	5	14	WANGE	CHRIST	CHRIST	1		1335.5	2640
4	1	14	6	6	LIMIT	MAXIMUM	MAXIMUM	1		4959.3	7390
4	1	14	7	21	UNABHÄNGIGKEIT	SELBSTBESTIMMUNG	AUTNOMIE	0		6526.4	8993
4	1	14	8	9	INTENSIVSTATION	KRANKENHAUS	KLINIK	0		4303.3	5955
4	1	14	9	26	RASSE	NATIONALIST	NATIONALIST	1		147510000000001	6249
4	1	14	10	19	MINIMUM	NOTWENDIGKEIT		0		-1	-1
4	1	14	11	29	FAUST	GEWALT	HAND	0		2425.2	4412
4	1	14	12	34	NACHBARSCHAFT	HECKE	HECKE	1		3552.7	4920
4	1	14	13	20	ERKLÄRUNG	WISSENSCHAFT		0		-1	-1
4	1	14	14	4	INFLATION	ENTWERTUNG	GÜNSTIG	0		882339999999999	10719
4	1	14	15	10	SCHMUGGEL	IMPORT	IMPORT	1		349989999999999	4909
4	1	14	16	22	AUTOR	ERFINDUNG	ERFINDER	0		2734.7	5539
4	1	14	17	15	LAMM	MITTAGESSEN		0		756189999999999	11360
4	1	14	18	8	EXPERIMENT	UNTERSUCHUNG	TEILNEHMER	0		700339999999999	11390
4	1	14	19	31	TOD	NOTWEHR	NOTWEHR	1		282889999999999	5421
4	1	14	20	12	UNHEIL	ALPTRAUM		0		-1	-1
4	1	14	21	37	PARLAMENT	KANZLER	KANZLER	1		140110000000001	3560
4	1	14	22	23	FLÜCHTLING	ASYL	ASYL	1		157960000000001	2588
4	1	14	23	33	KNOBLAUCH	VAMPIR	VAMPIR	1		1324	2774
4	1	14	24	25	FRIEDEN	ALLIANZ	GOTT	0		15275.6	16372
4	1	14	25	11	PRÄDIKAT	PRIMA	PRIMA	1		144910000000001	2672
4	1	14	26	36	SÄUFER	WIRT	ALKOHOL	0		153889999999999	3248
4	1	14	27	3	IDIOT	UNSINN		0		-1	-1
4	1	14	28	5	GANG	TOR	SCHLOSS	0		506260000000001	8731
4	1	14	29	38	ZELT	ZIRKUS	PLATZ	0		6661.5	7761
4	1	14	30	27	HINDERUNG	SIEGEL	MAUER	0		178410000000001	2790
4	1	14	31	28	SCHLÄGER	KRIMINALITÄT		0		-1	-1
4	1	14	32	17	TECHNOLOGIE	GEHIRNWÄSCHE	INGENIEUR	0		299029999999999	5561
4	1	14	33	39	GESELLSCHAFT	EINHEIT	BREIT	0		467770000000001	5671
4	1	14	34	13	URLAUB	AUSFALL	TOURISMUS	0		405870000000001	7844
4	1	14	35	24	VATER	VORBILD	SOHN	0		301279999999999	10238
4	1	14	36	32	SCHLUSSFOLGERUNG	KONSEQUENZ	KONSEQUENZ	1		170929999999999	4399
4	1	14	37	16	FREUNDSCHAFT	GEFÄHRTE		0		-1	-1
4	1	14	38	30	DIAKONIE	VERSORGUNG	PFARRER	0		240209999999998	4778
4	1	14	39	1	GEMEINSCHAFT	ZUSAMMENARBEIT		0		-1	-1
4	1	14	40	2	SOLO	MUSIKINSTRUMENT	MUSIKER	0		212759999999998	4979
4	2	15	1	22	STROH	WALDBRAND	BRAND	0		244289999999991	3904
4	2	15	2	32	FORMEL	BERECHNUNG	GLEICHUNG	0		4755	6861
4	2	15	3	31	ERMITTLUNG	SCHULD	DEDEKTIV	0		724619999999995	10171
4	2	15	4	6	MANDANT	RECHT	AUFTRAG	0		346510000000009	5809
4	2	15	5	19	ARBEITER	EINKOMMEN	VERGÜTUNG	0		270210000000009	4859
4	2	15	6	1	PYRAMIDE	ARCHITEKTUR	ARCHITEKTUR	1		176210000000009	6669
4	2	15	7	33	TAGEBUCH	BIOGRAPHIE	SCHRIFT	0		11222.5	16279
4	2	15	8	10	ZOO	BÄR	BÄR	1		108580000000005	2006
4	2	15	9	18	ERNÄHRUNG	EIWEIß	GESUND	0		649860000000009	8795
4	2	15	10	14	REGIME	ZERSCHLAGUNG	STÜRZEN	0		235919999999995	5798
4	2	15	11	37	BEFRAGUNG	MEHRHEIT	GEDÄCHTNIS	0		7220.5	9862
4	2	15	12	25	DRECK	VERUNREINIGUNG	MÜLL	0		851960000000009	12156
4	2	15	13	36	INFORMATIK	PROGRAMMIERUNG	PROGRAMM	0		160919999999995	16899
4	2	15	14	34	PATRIOTISMUS	EXTREMISMUS	EXTREMISMUS	1		390880000000005	10239
4	2	15	15	13	WANDEL	ZWISCHENZEIT	GESELLSSCHAFT	0		321080000000005	10079
4	2	15	16	35	GOTT	VEREHRUNG	SCHÖPFUNG	0		332280000000005	6136
4	2	15	17	15	TRITT	SOHLE	RIESE	0		144460000000009	2481
4	2	15	18	26	POLIZEI	EINSATZ	ORDNUNG	0		127589999999991	4000
4	2	15	19	39	DESSERT	HONIG	ZUCKER	0		332439999999991	5929
4	2	15	20	7	DONNER	BLITZ	BLITZ	1		1218	3309
4	2	15	21	3	VORSTAND	LEITER	VERANTWORTUNG	0		557469999999995	11024
4	2	15	22	27	KUNST	ARTIST	AUSSTELLUNG	0		622860000000009	11059
4	2	15	23	23	OPPOSITION	VERWEIGERUNG	DAGEGEN	0		103571000000001	12844
4	2	15	24	38	GEGNER	WAFFENSTILLSTAND		0		-1	-1
4	2	15	25	20	REGENBOGEN	FARBE	FARBEN	1		141730000000005	2819
4	2	15	26	16	SONNE	GRAD	LICHT	0		183880000000005	2763
4	2	15	27	29	INTERVENTION	STREIT	STREIT	1		119339999999991	2942
4	2	15	28	12	TECHNIKER	INGENIEUR	INGENIEUR	1		494360000000009	8752
4	2	15	29	5	STÜTZE	BEGLEITER	LEHNE	0		1419	5040
4	2	15	30	17	KOOPERATION	MITHILFE	ZUSAMMENARBEIT	0		1729.5	5669
4	2	15	31	30	ERDBALL	WELTKARTE	STEIN	0		190380000000005	3071
4	2	15	32	28	BILD	FOTO	RAHMEN	0		160960000000009	2899
4	2	15	33	4	BRILLE	KRAWATTE	ANZUG	0		2533	3794
4	2	15	34	2	UNTERSCHRIFT	FORMULAR	DOKUMENT	0		2105	3750
4	2	15	35	8	GELIEBTE	GEHEIMNIS	AFFÄRE	0		860160000000009	10469
4	2	15	36	24	AKTEUR	DRAMATIK	DRAMA	0		436839999999991	5669
4	2	15	37	40	BEARBEITUNG	HONORAR		0		-1	-1
4	2	15	38	9	SUBKULTUR	UNTERGRUND	UNTERGRUND	1		1256	4183
4	2	15	39	11	SCHÄTZUNG	SPEKULATION		0		-1	-1
4	2	15	40	21	AUSEINANDERSETZUNG	ÜBERLEGUNG	ÄRGER	0		458139999999991	6029
4	3	16	1	22	DIREKTION	BESCHLUSS	FÜHRUNG	0		524510000000009	12885
4	3	16	2	23	BOSS	HEMD	HEMD	1		143120000000019	2349
4	3	16	3	25	CHARAKTER	OFFENHEIT	NAIV	0		637010000000009	7162
4	3	16	4	1	BEHÖRDE	KÜNDIGUNG	STELLE	0		738370000000019	9147
4	3	16	5	13	JOURNALIST	PRESSEFREIHEIT	INFORMATION	0		155339999999991	5309
4	3	16	6	2	GEFAHR	HAI		0		-1	-1
4	3	16	7	7	KOMMENTAR	PRESSE		0		-1	-1
4	3	16	8	38	PRIESTER	KATHEDRALE	KATHOLIK	0		4728.5	7979
4	3	16	9	29	GERICHT	VERHANDLUNG	RICHTER	0		112627000000002	12709
4	3	16	10	9	SCHNITT	FILM	FILM	1		194329999999981	3169
4	3	16	11	28	BOOT	MATROSE		0		-1	-1
4	3	16	12	34	STUDENT	KLAUSUR	KLAUSUR	1		1313.5	2648
4	3	16	13	18	ASSISTENT	PROFESSION	HILFSKRAFT	0		573660000000009	9649
4	3	16	14	36	BOMBE	TERRORIST	TERRORIST	1		128570000000019	3185
4	3	16	15	5	NATION	EINIGKEIT	STAAT	0		644960000000009	7899
4	3	16	16	24	MODE	HOSE	HOSE	1		226320000000019	3339
4	3	16	17	11	PHASE	STADIUM	ETAPPE	0		409689999999991	5775
4	3	16	18	14	KOCH	OFEN	OFEN	1		187879999999981	2693
4	3	16	19	31	EXEKUTION	ERSCHIEßUNG	ERSCHIESSUNG	1		1261	8199
4	3	16	20	37	MÖRDER	SÜNDE	SÜNDE	1		694589999999991	8461
4	3	16	21	17	JUSTIZ	GLAUBWÜRDIGKEIT	GLAUBWÜRDIG	0		485160000000009	7337
4	3	16	22	30	AUSKUNFT	PROPAGANDA		0		-1	-1
4	3	16	23	27	ROUTE	HEIMWEG	STOCK	0		293329999999981	4669
4	3	16	24	35	FREUDE	LUST		0		-1	-1
4	3	16	25	19	AFFÄRE	PARTNERSCHAFT	GELIEBTE	0		136262999999998	15782
4	3	16	26	40	VIRUS	ERREGER	KRANKHEIT	0		276020000000019	6052
4	3	16	27	32	BAUER	FARM	FARM	1		131420000000019	2505
4	3	16	28	33	VERGÜTUNG	GELD	ARBEITER	0		135339999999991	2825
4	3	16	29	3	SEE	WASSER	WASSER	1		326929999999981	4801
4	3	16	30	16	BIRKE	LAUB	RINDE	0		153620000000019	2362
4	3	16	31	21	RANG	HIERARCHIE	STELLUNG	0		2719.5	4259
4	3	16	32	15	VISUM	TOURISMUS	URLAUB	0		424479999999981	6089
4	3	16	33	6	BEVÖLKERUNG	MASSE	MASSE	1		202229999999981	3630
4	3	16	34	4	UNRECHT	BENACHTEILIGUNG	RECHTSWEG	0		849539999999991	10893
4	3	16	35	8	BEFUGNIS	ERMÄCHTIGUNG	ERTEILUNG	0		615039999999991	8320
4	3	16	36	10	FLÄCHE	ZENTRUM	ZAUN	0		445710000000009	6002
4	3	16	37	39	FLIRT	ROMANTIK	ROMANTIK	1		225339999999991	4674
4	3	16	38	12	KAPITALISMUS	KOMMUNISMUS	KOMUNISMUS	1		116820000000019	9499
4	3	16	39	20	ANLAGE	RENDITE	RENDITE	1		288210000000009	4630
4	3	16	40	26	PUBLIKUM	ZUSCHAUER	APPLAUS	0		4917.5	8655
4	4	1	1	12	NUTZEN	KOSTEN	KOSTEN	1		271379999999981	4675
4	4	1	2	35	FIGUR	BRETT	BRETT	1		135189999999991	5136
4	4	1	3	20	INFORMATION	INHALT	JOURNALIST	0		285610000000009	5577
4	4	1	4	4	STURM	WINDHAUCH	WINDHAUCH	1		229110000000009	7795
4	4	1	5	31	NÄSSE	GEWITTER	WIND	0		565189999999991	6443
4	4	1	6	36	RÜCKSCHRITT	VERGANGENHEIT		0		-1	-1
4	4	1	7	22	LÖSUNG	PROBLEM	PROBLEM	1		183470000000019	4225
4	4	1	8	2	MASCHINE	APPARAT		0		-1	-1
4	4	1	9	8	BARGELD	WERT	WERT	1		233820000000019	3744
4	4	1	10	33	RÜSTUNG	ANGRIFF	KAMPF	0		1938.5	3794
4	4	1	11	19	ERDE	STEIN	STEIN	1		116610000000009	2253
4	4	1	12	1	PELZ	FUCHS	FUCHS	1		322920000000019	4183
4	4	1	13	27	GRUNDRECHT	VERFASSUNG	VERFASSUNG	1		138110000000009	3883
4	4	1	14	24	BEDÜRFNIS	WERBUNG		0		-1	-1
4	4	1	15	21	DEMOKRATIE	SYSTEM	SYSTEM	1		271879999999981	7092
4	4	1	16	23	SÄNGER	KÜNSTLER	KÜNSTLER	1		134220000000019	4595
4	4	1	17	38	FÄHIGKEIT	VERANLAGUNG	EIGENSCHAFT	0		144527999999998	16709
4	4	1	18	11	GEHIRN	BEWUSSTSEIN	FORSCHUNG	0		185060000000009	3899
4	4	1	19	37	ANEKDOTE	WITZ	WITZ	1		1349.5	2519
4	4	1	20	15	BECHER	KAFFEE	PLASTIK	0		10029.5	11849
4	4	1	21	30	BEGRIFF	BEDEUTUNG		0		-1	-1
4	4	1	22	39	SCHAMGEFÜHL	KÖRPER	KÖRPER	1		289629999999981	4654
4	4	1	23	32	EINGEBUNG	IDEE	IDEE	1		197189999999991	7631
4	4	1	24	29	MANGEL	VERZICHT	ERSATZ	0		899970000000019	10745
4	4	1	25	14	STERN	WEIHNACHTEN	HIMMELSKÖRPER	0		2387.5	7286
4	4	1	26	25	SPASS	FEIER		0		450289999999991	12297
4	4	1	27	28	URHEBER	KAUSALITÄT	PATENT	0		618060000000009	7535
4	4	1	28	34	EMPFEHLUNG	RAT	VORSCHLAG	0		698139999999991	11393
4	4	1	29	7	ZEITUNG	DRUCK	DRUCK	1		196289999999991	3319
4	4	1	30	26	SKLAVE	KÖNIG	KÖNIG	1		111279999999981	2429
4	4	1	31	5	BERUF	ANERKENNUNG		0		-1	-1
4	4	1	32	10	ABSPRACHE	VERTRAG		0		-1	-1
4	4	1	33	3	STILLE	EINSAMKEIT	EINSAMKEIT	1		414120000000019	7873
4	4	1	34	18	TRINKSPRUCH	SPRICHWORT	VOLKSWEISHEIT	0		416820000000019	9874
4	4	1	35	40	PUPPE	KIND	MÄDCHEN	0		1463	3407
4	4	1	36	17	STAUB	SAUBERKEIT	DRECK	0		280510000000009	7318
4	4	1	37	9	FORM	KREIS	VIERECK	0		692539999999991	8330
4	4	1	38	13	KUGEL	QUADRAT	QUADRAT	1		168660000000009	4092
4	4	1	39	6	CHAOS	STRUKTUR		0		-1	-1
4	4	1	40	16	VOGEL	KATZE	FLUG	0		9431.5	10541
4	5	2	1	36	AUSWERTUNG	ERGEBNIS	ERGEBNIS	1		385690000000037	5519
4	5	2	2	30	SPRACHE	AKUSTIK		0		-1	-1
4	5	2	3	27	SCHICKSAL	IRONIE	ENTSCHEIDUNG	0		475670000000019	7859
4	5	2	4	18	SCHMETTERLING	BLÜTE	BLUME	0		163490000000037	2923
4	5	2	5	39	FASS	KELLER	KELLER	1		228020000000019	5658
4	5	2	6	21	ANSTAND	SITTE	HÖFLICHKEIT	0		568120000000019	8525
4	5	2	7	20	BEGRÜSSUNG	FREUNDLICHKEIT		0		-1	-1
4	5	2	8	33	ERLÖSUNG	HIMMELREICH	KIRCHE	0		785270000000019	9115
4	5	2	9	32	TRAUM	WIRKLICHKEIT	WIRKLICHKEIT	1		205090000000037	5341
4	5	2	10	15	SEEGANG	DAMPFER	WELLEN	0		423479999999981	7608
4	5	2	11	14	HAUT	BLUT	BLUT	1		149409999999963	2684
4	5	2	12	40	POSTKUTSCHE	PFERD	PFERDE	1		1530.5	2939
4	5	2	13	16	KRITERIUM	AUSWAHL	ANHALTSPUNKT	0		272040000000037	5305
4	5	2	14	25	DISZIPLIN	GEHORSAM	ERFOLG	0		1483	2589
4	5	2	15	38	NEFFE	GROSSMUTTER	OMA	0		136740000000037	2127
4	5	2	16	9	GESPENST	ERSCHEINUNG	TRANSAPRENT	0		141629999999981	3392
4	5	2	17	8	BERG	HÜTTE	VERGISSMIENNICHT	0		220390000000037	6108
4	5	2	18	2	MALER	PIANIST	LEINWAND	0		198620000000019	5436
4	5	2	19	37	DÄMMERUNG	MORGENGRAUEN	MORGENGRAUEN	1		167720000000019	4344
4	5	2	20	1	BLICK	PERSPEKTIVE	GERADE	0		398179999999981	5439
4	5	2	21	13	TIER	FROSCH		0		-1	-1
4	5	2	22	28	UHR	KIRCHE	WERK	0		451570000000019	5734
4	5	2	23	22	MACHT	HERRSCHER	POLITIK	0		110015999999996	13525
4	5	2	24	24	GNADE	BARMHERZIGKEIT	BARMHERZIGKEIT	1		124709999999963	4516
4	5	2	25	11	EHE	VERLOBUNG	VERLOBUNG	1		191740000000037	3664
4	5	2	26	23	BUNGALOW	SIEDLUNG	RUHE	0		413309999999963	5005
4	5	2	27	7	GRAS	VIEH		0		-1	-1
4	5	2	28	6	ZUWACHS	FORTSCHRITT		0		-1	-1
4	5	2	29	26	FRAGE	EINWAND	ANTWORT	0		120640000000037	3992
4	5	2	30	19	GEISEL	GEFANGENER	GEFANGENER	1		437540000000037	6535
4	5	2	31	17	VERSCHLEIERUNG	KOPFTUCH	KOPFTUCH	1		282840000000037	4553
4	5	2	32	12	KOMÖDIE	DRAMA	DRAMA	1		112720000000019	2121
4	5	2	33	29	TAL	WIESE	BERG	0		132079999999981	2210
4	5	2	34	10	ILLUSION	WAHRNEHMUNG	VORSTELLUNG	0		609590000000037	10540
4	5	2	35	31	HÄRTE	KRAFT	SIEG	0		614970000000019	13733
4	5	2	36	35	ANFORDERUNG	SCHWIERIGKEIT	HOCH	0		464970000000019	5483
4	5	2	37	4	KRITIK	ZWEIFEL	DIREKT	0		239570000000019	6991
4	5	2	38	34	PRÜFUNG	MISSERFOLG		0		-1	-1
4	5	2	39	5	FREUND	VERTRAUEN	GLÜCKLICH	0		862609999999963	12493
4	5	2	40	3	VERLUST	ABNAHME	TRAUER	0		105422999999998	12439
4	6	3	1	14	FORDERUNG	GEHALT	ABTRETUNG	0		378279999999981	10388
4	6	3	2	8	MEINEID	EHRENHAFTIGKEIT	EHRE	0		180990000000037	2537
4	6	3	3	26	BEWEIS	TATSACHE		0		-1	-1
4	6	3	4	33	AUTO	PRESTIGE	MASCHINE	0		9474	13084
4	6	3	5	16	GEBÄUDE	HOTEL	GERÜST	0		204020000000019	3272
4	6	3	6	19	GESUNDHEIT	IMPFUNG	ERNÄHRUNG	0		611779999999981	12986
4	6	3	7	34	ERDGESCHOSS	DACHBODEN	DACHBODEN	1		412390000000037	6309
4	6	3	8	18	GEDÄCHTNIS	ELEFANT	TEST	0		436270000000019	5425
4	6	3	9	28	SEGEN	SCHÖPFER	GEBET	0		4836	8663
4	6	3	10	24	RICHTER	GERECHTIGKEIT	GERECHT	0		597070000000019	7639
4	6	3	11	5	INDUSTRIE	BRANCHE	FORTSCHRITT	0		10478.5	12749
4	6	3	12	2	VULKAN	EXPLOSION	AUSBRUCH	0		404509999999963	6189
4	6	3	13	27	ALKOHOL	OPIUM	SÄUFER	0		288120000000019	5209
4	6	3	14	13	HELDENMUT	TAPFERKEIT	MONSTER	0		3265	5067
4	6	3	15	36	JUNGE	MÄDCHEN	MANN	0		133074000000004	14498
4	6	3	16	22	ZEIT	URSPRUNG	RELATIVITÄT	0		254770000000019	9418
4	6	3	17	21	STOLZ	RUHM	RUHM	1		151670000000019	4066
4	6	3	18	23	ARMUT	ELEND	ELEND	1		114009999999963	2588
4	6	3	19	6	BESITZ	ANTEIL	EIGENTUM	0		840290000000037	11108
4	6	3	20	4	STUHL	SESSEL	LEHNE	0		130129999999981	2309
4	6	3	21	31	VERGLEICH	GLEICHNIS		0		-1	-1
4	6	3	22	3	TÄUSCHUNG	ECHTHEIT	SITTENWIDIRIG	0		669240000000037	13950
4	6	3	23	1	GIFT	MORD	MORD	1		1274.5	2867
4	6	3	24	35	PROFIL	QUERSCHNITT	QUERSCHNITT	1		159470000000019	3691
4	6	3	25	32	CHANCE	BEGEGNUNG	MÖGLICHKEIT	0		194620000000019	4831
4	6	3	26	10	LEIDENSCHAFT	KUSS	KUSS	1		214629999999981	3416
4	6	3	27	40	PLAN	GROSSSTADT	ZIEL	0		270140000000037	4193
4	6	3	28	17	GEIST	FLASCHE	TRANSPARENT	0		131559999999963	3645
4	6	3	29	29	PUDDING	SÜSSIGKEITEN	SÜSS	0		3746.5	5999
4	6	3	30	9	ANSICHT	MEINUNG	MEINUNG	1		1969	3119
4	6	3	31	38	DEFINITION	KONZEPT		0		-1	-1
4	6	3	32	11	APFEL	PFIRSICH	PFIRSICH	1		237309999999963	4391
4	6	3	33	30	TAT	ABSICHT		0		-1	-1
4	6	3	34	37	WOLLE	KLEIDUNG	KLEIDUNG	1		137009999999963	4005
4	6	3	35	15	PAPIER	BRIEF	SCHRIFT	0		7250.5	9053
4	6	3	36	7	NORM	MORAL	MORAL	1		100659999999963	2229
4	6	3	37	20	LARVE	RAUPE	RAUPE	1		1594.5	2870
4	6	3	38	39	GESCHREI	PANIK	LÄRM	0		380140000000037	11519
4	6	3	39	25	ZWIELICHT	UNTERWELT	DÄMMERUNG	0		444659999999963	9229
4	6	3	40	12	DAMPF	LOKOMOTIVE	HEISS	0		311020000000019	4155
4	7	4	1	13	NAGEL	METALL	KOPF	0		178229999999981	3119
4	7	4	2	31	MERKMAL	DETAIL	EIGENART	0		1869.5	3830
4	7	4	3	35	FAHNE	EROBERUNG	MAST	0		502779999999981	5923
4	7	4	4	3	SALAT	GARTEN	GESUND	0		939590000000037	11795
4	7	4	5	4	ANGEBOT	MARKT	ANNAHME	0		117290000000037	3569
4	7	4	6	2	SCHÜLER	DOZENT	PRÜFUNG	0		541329999999981	6973
4	7	4	7	18	BESESSENHEIT	TEUFEL	TEUFEL	1		1676	2985
4	7	4	8	39	GESCHICHTE	ENTWICKLUNG	VERGANGENHEIT	0		376170000000019	6185
4	7	4	9	27	VERRAT	TREUE	TREUE	1		376720000000019	4854
4	7	4	10	12	THEORIE	AUSNAHME	BEWEIS	0		440990000000037	6108
4	7	4	11	21	DIAMANT	GOLD	GOLD	1		145620000000019	2419
4	7	4	12	5	MÖNCH	NONNE	NONNE	1		123129999999981	3379
4	7	4	13	38	SAUERSTOFF	LUFT	LUFT	1		112379999999981	2291
4	7	4	14	22	ZIMMER	ECKE	ECKE	1		127359999999963	2626
4	7	4	15	23	GEDICHT	LIEBE	ZITAT	0		1704	3370
4	7	4	16	19	BETRAG	WECHSEL	BELEG	0		287809999999963	4329
4	7	4	17	15	MOOR	SUMPF	SUMPF	1		1271	2680
4	7	4	18	16	ERFORSCHUNG	PATENT		0		-1	-1
4	7	4	19	30	MUSIKER	AKKORDEON	SOLO	0		1208.5	4681
4	7	4	20	37	ANGST	SCHLANGE	ZWEIFEL	0		5028	6806
4	7	4	21	34	SCHLEMMER	LECKERBISSEN	PUDDING	0		664620000000019	8059
4	7	4	22	36	POLIZIST	WACHE	ORDNUNG	0		116290000000037	2519
4	7	4	23	40	GENUSS	ZIGARRE		0		-1	-1
4	7	4	24	17	KLIPPE	ABGRUND	SPRUNG	0		212979999999981	3608
4	7	4	25	25	BETTLER	UNGLÜCK		0		-1	-1
4	7	4	26	14	ERGÄNZUNG	ZUSATZ		0		-1	-1
4	7	4	27	32	DIENER	HALTUNG	STRAMM	0		5586	7643
4	7	4	28	28	GÖTTIN	GEBET	BETEN	0		126190000000037	2336
4	7	4	29	8	GLÜCK	ZUFALL	ZUFALL	1		160929999999981	3249
4	7	4	30	20	ANDEUTUNG	VERDACHT	AUFMERKSAM	0		124197999999998	14540
4	7	4	31	29	ANFÜHRER	CHEF	CHEF	1		4562	5405
4	7	4	32	1	GRUPPE	VERSAMMLUNG	EINZELN	0		2828.5	4633
4	7	4	33	9	LAUNE	HUMOR	GEFÜHL	0		318270000000019	6020
4	7	4	34	24	LABYRINTH	SUCHE	WEG	0		183109999999963	2438
4	7	4	35	7	HIMMEL	FIRMAMENT	ERDE	0		282640000000037	3609
4	7	4	36	6	STIRN	KINN	KINN	1		108129999999981	2150
4	7	4	37	10	ZIEL	RICHTUNG	START	0		235990000000037	3768
4	7	4	38	11	AUFGABE	ERLEDIGUNG		0		-1	-1
4	7	4	39	33	BEGABUNG	VERERBUNG	TALENT	0		189159999999963	3800
4	7	4	40	26	DICKICHT	WALD	WALD	1		321520000000019	4049
4	8	5	1	19	SCHULE	HOLZ	SCHÜLER	0		560409999999963	7238
4	8	5	2	3	BRÜCKE	SAN FRANCISCO	FLUSS	0		2088.5	3001
4	8	5	3	37	WEBER	KAMM	EBSTUHL	0		514730000000075	7057
4	8	5	4	30	HEER	INFANTERIE	INFANTIERIE	1		374209999999963	6420
4	8	5	5	18	BAHNHOF	KIOSK		0		-1	-1
4	8	5	6	31	AUFTRAG	ARBEIT	MANDANT	0		3804	5460
4	8	5	7	22	NATUR	PFLANZE	PFLANZE	1		419080000000075	5662
4	8	5	8	36	STRASSE	TEER	TEER	1		1811.5	2627
4	8	5	9	6	GLAUBE	BIBEL	BIBEL	1		534909999999963	7098
4	8	5	10	2	GELENK	KEULE	KEULE	1		120269999999925	2544
4	8	5	11	17	SCHIFF	DOCK	SCHAUKELN	0		378119999999925	6381
4	8	5	12	40	FLOTTE	DECK		0		-1	-1
4	8	5	13	39	VERLETZUNG	SCHORF	SCHORF	1		131140000000037	2512
4	8	5	14	9	KAUFHAUS	SCHAUFENSTER	SCHAUFENSTER	1		1513.5	6023
4	8	5	15	14	ANGABE	ZEUGE	DOKUMENT	0		285140000000037	4340
4	8	5	16	35	GETREIDE	DINKEL	HAFER	0		2750.5	4010
4	8	5	17	16	REISE	KONTINENT	BUCHEN	0		613840000000037	7136
4	8	5	18	34	EREIGNIS	FEST	GESCHEHNISS	0		959780000000075	14213
4	8	5	19	25	SPORT	SCHWEISS	FITTNESS	0		5509.5	7839
4	8	5	20	11	MÖBEL	LEHNE	SOFA	0		174190000000037	2869
4	8	5	21	29	PINSEL	LEINWAND	LEINWAND	1		359219999999925	5691
4	8	5	22	13	GESICHT	MASKE		0		-1	-1
4	8	5	23	12	FLOCKEN	SCHNEE	SCHNEE	1		127390000000037	3630
4	8	5	24	1	KRUG	BIER	WEIN	0		159040000000037	2978
4	8	5	25	10	INSTRUMENT	OBOE	OBOE	1		267969999999925	3749
4	8	5	26	15	TROPEN	AMAZONAS	AMAZONAS	1		174269999999925	3871
4	8	5	27	28	STIFT	KAPPE	KAPPE	1		128919999999925	4884
4	8	5	28	5	ORCHESTER	KONZERT	OPER	0		345409999999963	10610
4	8	5	29	21	BÜNDNIS	PAKT	REBELLEN	0		998630000000075	11913
4	8	5	30	23	ZÜGEL	WENDE		0		-1	-1
4	8	5	31	20	RIESE	SCHRITT	TRITT	0		163630000000075	2685
4	8	5	32	7	AUFSTAND	REBELLION	REVOLUTION	0		267980000000075	5242
4	8	5	33	26	FAHRRAD	PEDAL	HELM	0		474309999999963	7209
4	8	5	34	32	FABRIK	PRODUKTION	PRODUKTION	1		150219999999925	4051
4	8	5	35	24	INFEKTION	SCHMERZEN	SCHMERZ	1		541540000000037	6926
4	8	5	36	33	REPTIL	ECHSE	ECHSE	1		716990000000037	8190
4	8	5	37	8	HEFT	NOTE	BEWERTUNG	0		500019999999925	6638
4	8	5	38	27	SCHAUSPIEL	BÜHNE		0		-1	-1
4	8	5	39	4	MAUER	BRÜSTUNG	HINDERNISS	0		162409999999963	3302
4	8	5	40	38	FAHRZEUG	KETTE	AUTO	0		142080000000075	2224
								99
