## Supplementary material for "Vast amounts of encoded items nullify but do not reverse the effect of sleep on declarative memory": Dataset: PAL_4_2_2.xlsx

### Sheet: Tabelle1
VP_Nr	Block	VersioN	counter	pair_code	cue	correct_answer	answer		accuracy	reactiontime1	reactiontime2
4	1	6	1	3	GEBIRGE	EDELWEISS	VERGISSMEINNICHT	0		3686.8	6828
4	1	6	2	7	TONNE	REGEN	ABFALL	0		1814.8	3271
4	1	6	3	34	MUSKEL	SEHNE	SEHNE	1		2674.8	6710
4	1	6	4	33	LADEN	REKLAME		0		-1	-1
4	1	6	5	13	VERORDNUNG	BESCHEID	VERWALTUNG	0		7875.7	9880
4	1	6	6	14	HOCHZEIT	ALTAR	TANZ	0		10805.1	11905
4	1	6	7	23	NÄHEN	KREUZSTICH	ÜBERKREUZSTICH	0		6398.3	14202
4	1	6	8	4	WINTER	UNFALL	UNFALL	1		10334.9	11576
4	1	6	9	18	KAMPF	SIEG	HART	0		125029999999999	2483
4	1	6	10	29	GRILLEN	SOMMER	SOMMER	1		113689999999999	2305
4	1	6	11	27	MUSEUM	ÄGYPTEN	ÄGYPTEN	1		248770000000001	4615
4	1	6	12	25	AQUARELL	GALERIE	KUNST	0		213510000000001	3147
4	1	6	13	11	SCHACH	TURM	FIGUR	0		3038.5	4208
4	1	6	14	35	KÜSTE	DÜNE	DÜNE	1		10360.4	11447
4	1	6	15	15	GEFÄNGNIS	VERGEHEN	VERGEHEN	1		2098	4758
4	1	6	16	31	ORKAN	WIRBEL	WIRBEL	1		244260000000001	3739
4	1	6	17	1	UFER	DAMM	SCHAUM	0		948479999999999	11881
4	1	6	18	9	HERD	FEUER	PLATTE	0		289270000000001	4144
4	1	6	19	37	STRAUSS	TULPEN	TULPEN	1		235379999999999	3973
4	1	6	20	40	RADIO	STIMME	STIMME	1		128189999999999	2474
4	1	6	21	32	SCHMIED	HUFEISEN	GLÜCK	0		216570000000001	4007
4	1	6	22	20	RINGE	BAUM	BAUM	1		170889999999999	2634
4	1	6	23	17	REVOLVER	KALIBER	KALIBER	1		131920000000001	2782
4	1	6	24	2	WEIN	BLUME	FASS	0		164489999999999	7402
4	1	6	25	38	FISCH	SCHUPPEN	BOOT	0		360970000000001	4541
4	1	6	26	39	LABOR	PIPETTE	FORSCHUNG	0		160739999999999	3454
4	1	6	27	10	TANNE	RINDE	NADEL	0		15924.1	18429
4	1	6	28	22	ENERGIE	ÖL	ÖL	1		478589999999999	5260
4	1	6	29	5	EISENBAHN	SCHIENE	SCHIENEN	1		263010000000001	4328
4	1	6	30	8	FLUGZEUG	TOMATENSAFT	PILOT	0		13220.6	15248
4	1	6	31	16	NACHT	SCHEINWERFER	TAG	0		18502.4	19251
4	1	6	32	36	INSEKT	LIBELLE	LIBELLE	1		127920000000001	2990
4	1	6	33	26	KÜCHE	EIMER	SCHRANK	0		9205	10560
4	1	6	34	24	SPIELZEUG	PLASTIK		0		6273.5	7781
4	1	6	35	28	BIBLIOTHEK	SIGNATUR	SIGNATUR	1		205070000000001	6968
4	1	6	36	12	ZEUS	HADES	HADES	1		130029999999999	5065
4	1	6	37	6	DYNAMO	LICHT	LICHT	1		168270000000001	2542
4	1	6	38	30	BUCH	SCHRIFTSTELLER	DRUCK	0		246009999999998	3649
4	1	6	39	19	THEATER	REIHE	BÜHNE	0		154190000000002	3129
4	1	6	40	21	ARZT	PRAXIS	DIAGNOSE	0		170409999999998	4750
4	2	7	1	17	VERSCHIEDENHEIT	GEGENTEIL	SPEZIELL	0		147313999999999	17684
4	2	7	2	32	ZERSTÖRUNG	AUSROTTUNG	SUBSTANZ	0		636039999999991	8043
4	2	7	3	3	AUSBILDUNG	ZUKUNFT	KARRIERE	0		608939999999991	7795
4	2	7	4	37	MIKROSKOP	BAKTERIEN	BAKTIERIEN	1		135039999999991	3649
4	2	7	5	11	ÜBERBLICK	STANDPUNKT	GESAMTBETRACHTUNG	0		986180000000005	14540
4	2	7	6	36	VERMITTLUNG	INTERVIEW	AMT	0		506589999999991	8829
4	2	7	7	29	ALGEBRA	FUNKTION	FUNKTION	1		585989999999991	7523
4	2	7	8	28	ENTFÜHRUNG	AUSBEUTE	AUSNUTZUNG	0		8787.5	10699
4	2	7	9	15	SCHLAMM	HÜRDE	DRECK	0		152939999999991	4006
4	2	7	10	8	FIEBER	ERSCHÖPFUNG	TEMPERATUR	0		683939999999991	9530
4	2	7	11	24	DOKTOR	KLINIK	DIAGNOSE	0		198989999999991	4015
4	2	7	12	31	TODESKAMPF	LEBEN	KOMA	0		258169999999995	3519
4	2	7	13	27	LAWINE	FELSBLOCK	HÜGEL	0		745930000000005	8884
4	2	7	14	12	WHISKY	DUDELSACK	DUDELSACK	1		672589999999991	8493
4	2	7	15	16	FUSSKNÖCHEL	ARM	VERSE	0		335480000000005	4640
4	2	7	16	38	ZAUBERER	ENTHÜLLUNG	TRICK	0		201439999999991	3118
4	2	7	17	19	UMWELT	GEFÄHRDUNG	HILFRECIH	0		13463.3	15506
4	2	7	18	25	METHODE	VERSUCH	ANALYSE	0		850319999999995	11221
4	2	7	19	7	BOTSCHAFTER	NATIONALITÄT	NATIONALITÄT	1		235969999999995	9931
4	2	7	20	33	CHARME	HERZ	FREUNDIN	0		147138999999999	16471
4	2	7	21	21	KRANKENWAGEN	NOTFALL	AMBULANZ	0		9669	11660
4	2	7	22	1	HERZLICHKEIT	GEHÄSSIGKEIT	OFFEN	0		104438999999999	12042
4	2	7	23	39	ÄRGER	FEINDSELIGKEIT	KAMPF	0		105363999999999	11974
4	2	7	24	18	STANGE	STOSS	BRECH	0		248780000000005	3779
4	2	7	25	20	TINTE	BLEISTIFT	BLEISTIFT	1		154630000000005	4139
4	2	7	26	4	WEISE	ART	ALT	0		545539999999991	6110
4	2	7	27	23	SCHÄDEL	LEICHE	HAMMER	0		14164.3	15055
4	2	7	28	10	EIFERSUCHT	GRUND	GRUND	1		308989999999991	4153
4	2	7	29	6	HEKTAR	ZAUN	ZAUN	1		2407	3245
4	2	7	30	2	KAMMER	GEKLAPPER	VERSTECKT	0		14183.2	16742
4	2	7	31	13	ERFOLG	LEBENSLAUF	DISZIPLIN	0		181480000000005	5647
4	2	7	32	34	EMANZIPATION	GLEICHSTELLUNG	GLEICHSTELLUNG	1		246960000000009	6818
4	2	7	33	26	ANTWORT	BEKENNTNIS	FRAGE	0		294160000000009	5099
4	2	7	34	9	STEUER	UNTERSCHLAGUNG	PFLICHT	0		236530000000005	3580
4	2	7	35	40	ARGUMENT	ENTSCHEIDUNG	ENTSCHEIDUNG	1		659689999999991	10538
4	2	7	36	5	ZITRONE	ERDBEERE		0		439510000000009	12309
4	2	7	37	14	PROFESSOR	HOCHSCHULE		0		-1	-1
4	2	7	38	30	DARBIETUNG	BEOBACHTUNG		0		-1	-1
4	2	7	39	22	SCHLEIM	HAFER	DRECK	0		224360000000009	5775
4	2	7	40	35	HAUSSCHUHE	PFEIFE	NAIV	0		4960	5994
4	3	8	1	38	PFEFFER	BUTTER	KÄSE	0		294439999999991	4491
4	3	8	2	23	ÄRA	ZEITALTER	ZEITALTER	1		1852	3764
4	3	8	3	34	ENTSPANNUNG	BEDROHUNG	ANSPANNUNG	0		111943999999999	13832
4	3	8	4	40	GESTALTUNG	LANDSCHAFT	LANDSCHAFT	1		711170000000019	9424
4	3	8	5	25	STIMMUNG	ATMOSPHÄRE		0		-1	-1
4	3	8	6	35	LEICHTIGKEIT	SCHWERKRAFT	HEMMNISS	0		139648999999999	15909
4	3	8	7	36	LEERE	DUMPFHEIT	BLICKE	0		121482000000002	14214
4	3	8	8	24	SOZIALIST	PAROLE	GEMEINSCHAFT	0		294089999999991	6659
4	3	8	9	27	ERFAHRUNG	UNWISSENHEIT	WEISE	0		11853	14891
4	3	8	10	17	THEMA	INTERESSE		0		-1	-1
4	3	8	11	16	PERSON	SCHADEN	MENSCH	0		977520000000019	11421
4	3	8	12	26	ADMIRAL	WAFFENRUHE	BEFEHL	0		4581	6619
4	3	8	13	33	GETRÄNK	SCHAUM	SAFT	0		549129999999981	6795
4	3	8	14	22	BEGINN	FOLGE	ENDE	0		112558999999999	11963
4	3	8	15	32	MÜNDIGKEIT	ABHÄNGIGKEIT	ABHÄNGIGKEIT	1		273939999999991	5651
4	3	8	16	19	LERCHE	FRÖHLICHKEIT	SINGEN	0		2460	3637
4	3	8	17	18	BLASE	BAUCH	MAGEN	0		131070000000019	2589
4	3	8	18	20	FLEISCH	RAUBTIER	LAMM	0		157989999999991	2289
4	3	8	19	15	PLAKAT	HAMMER	HAMMER	1		705789999999991	8289
4	3	8	20	39	RÄUBER	DIEBSTAHL	DIEBSTAHL	1		159010000000009	4219
4	3	8	21	5	JUNGFRAU	SCHLEIER	SCHLEIER	1		1462.5	5459
4	3	8	22	4	TRANSPORT	LAGER	WAGEN	0		286829999999981	4583
4	3	8	23	28	SCHATTEN	EXISTENZ	GEGNER	0		935479999999981	10663
4	3	8	24	12	ABFALL	SCHMUTZ	MÜLL	0		134570000000019	2539
4	3	8	25	31	VERWALTUNG	GENEHMIGUNG	AKT	0		11036.5	18306
4	3	8	26	3	GABEL	SOSSE	MESSER	0		410120000000019	5315
4	3	8	27	1	WOHNUNG	HEIM		0		-1	-1
4	3	8	28	29	SÄUGLING	WIEGE	BABY	0		730889999999991	8235
4	3	8	29	11	REIZ	REAKTION	REAKTION	1		746070000000019	9164
4	3	8	30	21	ERMÜDUNG	KREISLAUF		0		-1	-1
4	3	8	31	13	BÜSTENHALTER	BUSEN		0		-1	-1
4	3	8	32	7	FENSTER	BEWOHNER	VERRANDA	0		162539999999991	8381
4	3	8	33	30	STRAND	VERGNÜGEN	WELLE	0		4932.5	7271
4	3	8	34	14	LÜGE	WAHRHEIT		0		-1	-1
4	3	8	35	2	GELEGENHEIT	LIEBSCHAFT	MÖG	0		188711000000001	20001
4	3	8	36	9	BEMÜHUNGEN	ANSTRENGUNG	VERSUCH	0		206000000000931	9424
4	3	8	37	8	FAMILIE	MUTTER	MUTTER	1		470579999999981	5959
4	3	8	38	6	DICHTER	ZITAT	ZITAT	1		157479999999981	3000
4	3	8	39	10	IRRTUM	MISSVERSTÄNDNIS	CHAOS	0		254110000000009	3403
4	3	8	40	37	FISCHER	MEER	SGELBOOT	0		2257.5	4822
4	4	9	1	16	KRANKHEIT	SYMPTOM	SYMPTOME	1		284829999999981	8836
4	4	9	2	36	VERZIERUNG	PALAST	SCHMUCK	0		229279999999981	4048
4	4	9	3	5	KAMERAD	OPFER	OPFER	1		3255	4505
4	4	9	4	22	TAKT	HARFE	STOCK	0		757689999999991	8934
4	4	9	5	35	AUFPRALL	FALL	ABFANG	0		223370000000019	11267
4	4	9	6	15	BÜCHEREI	VERLEIH	AUSLEIHE	0		584660000000009	8424
4	4	9	7	23	TOTSCHLAG	BRUTALITÄT	BRUTALITÄT	1		389879999999981	7516
4	4	9	8	7	SPRÜHREGEN	FLUSS	WINDHAUCH	0		10644.5	12999
4	4	9	9	11	GESCHOSS	PFEIL	SCHROTFLINTE	0		3586.5	8345
4	4	9	10	29	RHEUMATISMUS	IMMUNITÄT	KRANK	0		945089999999991	11345
4	4	9	11	37	STUDIUM	WIRTSCHAFT	KLAUSUR	0		195170000000019	4793
4	4	9	12	12	HALLE	TURNIER	FUSSBALL	0		272970000000019	5375
4	4	9	13	25	FINDIGKEIT	EINFALL	NEUGIERDE	0		356189999999991	5483
4	4	9	14	6	BÜRGSCHAFT	VOLLMACHT	SCHULDSCHEIN	0		5766	9755
4	4	9	15	21	ORIENTIERUNG	AUSGANG	KARTE	0		653270000000019	8118
4	4	9	16	14	VERANSTALTUNG	ÖFFENTLICHKEIT	ÖFFENTLICH	0		185210000000009	4733
4	4	9	17	28	GEMÜT	HEITERKEIT	CHARAKTER	0		802539999999991	13076
4	4	9	18	32	GLETSCHER	POL	HANG	0		271689999999991	3723
4	4	9	19	10	VORTRAG	REDNER	PUBLIKUM	0		658870000000019	8747
4	4	9	20	24	GANGSTER	VERBRECHEN	TÄT	0		166521000000001	20001
4	4	9	21	31	ANREGUNG	BEISPIEL	IMPULS	0		125600000000093	11986
4	4	9	22	17	SONATE	KLAVIER	ORCHESTER	0		446970000000019	7599
4	4	9	23	39	ABRECHNUNG	BANKIER	BELEG	0		9929.5	11090
4	4	9	24	33	ÄHNLICHKEIT	WIEDERHOLUNG	VERSCHIEDEN	0		8818.5	13156
4	4	9	25	34	REGEL	KOMBINATION	AUSNAHME	0		189579999999981	4621
4	4	9	26	9	KOCHTOPF	BÜGELEISEN	SIEB	0		320189999999991	4132
4	4	9	27	30	ZUGEHÖRIGKEIT	GENERATION	STAAT	0		315779999999981	10276
4	4	9	28	19	VERBRENNUNG	PROZESSION	HOLZ	0		583539999999991	7049
4	4	9	29	13	SARG	GRAB	GRAB	1		238720000000019	3339
4	4	9	30	26	DUFT	GERUCH	GERUCH	1		312039999999991	4468
4	4	9	31	8	ANHÄNGER	MEISTER		0		-1	-1
4	4	9	32	40	GESCHENK	UNDANK	UNDANK	1		204539999999991	3809
4	4	9	33	38	SEILTÄNZER	SCHWERPUNKT	BALANCE	0		173539999999991	3467
4	4	9	34	4	TÜR	SCHRANK	RAHMEN	0		390820000000019	5129
4	4	9	35	20	KUMMER	TRAURIGKEIT	EINSAMKEIT	0		652579999999981	10319
4	4	9	36	3	GITTER	BESCHRÄNKUNG	STAB	0		10065.5	11448
4	4	9	37	1	INSTANZ	GESETZGEBUNG	GESETZGEBUNG	1		447760000000009	7080
4	4	9	38	18	WELLE	FLUT	SCHAUM	0		266170000000019	5548
4	4	9	39	27	STRICK	SCHLINGE	SCHLINGE	1		201560000000009	3721
4	4	9	40	2	GEDULD	KONTROLLE	RUHIG	0		802539999999991	9975
4	5	10	1	34	VERDROSSENHEIT	RESIGNATION	UNMUT	0		3964	6577
4	5	10	2	32	SCHIFFBRUCH	UNGLÜCKSFALL	INSEL	0		7153	10215
4	5	10	3	17	KÄFER	RUINE		0		220679999999981	15655
4	5	10	4	8	UMARMUNG	INTEGRATION	INNIG	0		301979999999981	3965
4	5	10	5	31	SAMT	STOFF	WEICH	0		2742.5	3686
4	5	10	6	21	ELITE	VERMÖGEN		0		-1	-1
4	5	10	7	22	LIEGE	VERANDA	STUHL	0		194329999999981	3357
4	5	10	8	29	ZUSPITZUNG	PUNKT	ÄRGER	0		557570000000019	6669
4	5	10	9	6	ABSCHLUSS	PROJEKT	ENDE	0		863040000000037	9462
4	5	10	10	3	LINIE	BUS	TREU	0		2501.5	3414
4	5	10	11	4	FAHRT	AUTOBAHN	SCHNELL	0		4677.5	6755
4	5	10	12	30	PASSION	ORGASMUS	LEIDENSCHAFT	0		1382.5	3773
4	5	10	13	28	ANKÜNDIGUNG	EXAMEN	ANSAGE	0		18225.5	19366
4	5	10	14	26	POLITIKER	ZUVERSICHT	VERTRAUEN	0		636309999999963	8851
4	5	10	15	9	VOLK	GEMEINDE	BREIT	0		486159999999963	5877
4	5	10	16	20	SPIRALE	FRUCHTBARKEIT	UNFRUCHTBAR	0		4866.5	8879
4	5	10	17	39	ERMORDUNG	GESTÄNDNIS	GIFT	0		108419000000004	11663
4	5	10	18	2	KAMERADSCHAFT	PARTNER		0		-1	-1
4	5	10	19	40	PEITSCHE	MISSHANDLUNG	SCHMERZ	0		725790000000037	9349
4	5	10	20	1	PROGNOSE	GEWISSHEIT	VORAUSSAGE	0		179759999999963	3968
4	5	10	21	35	VERLAUF	ENDUNG	ABFOLGE	0		596829999999981	7831
4	5	10	22	25	PARADIES	MENSCH	MENSCHEN	1		193670000000019	4426
4	5	10	23	27	MONSTER	MUT	MUT	1		165409999999963	2536
4	5	10	24	14	ZUSAMMENHANG	VORZEICHEN	VERKNÜPFUNG	0		247420000000019	6323
4	5	10	25	24	MAKEL	SELBSTBEWUSSTSEIN	ERSATZ	0		4934	6591
4	5	10	26	5	ANZUG	BÖRSE	BRILLE	0		248870000000019	4176
4	5	10	27	12	ZENTIMETER	METER	KURZ	0		498179999999981	6124
4	5	10	28	33	OPERATION	KOMA	BETÄUBUNG	0		128107000000002	15591
4	5	10	29	19	DROGE	VERHEIMLICHUNG	VERSTAND	0		547229999999981	9792
4	5	10	30	11	DIREKTOR	GESCHÄFT	STELLUNG	0		246120000000019	4339
4	5	10	31	7	LOYALITÄT	BRUDER		0		-1	-1
4	5	10	32	37	NEUROSE	PSYCHOLOGIE	PSYCHOLOGIE	1		205570000000019	6142
4	5	10	33	15	PATIENT	THERAPIE		0		-1	-1
4	5	10	34	10	MAGEN	RESTAURANT	BLASE	0		189429999999981	3000
4	5	10	35	38	REDAKTEUR	KORRESPONDENZ	INFORMATION	0		254320000000019	4845
4	5	10	36	13	GENAUIGKEIT	AUFMERKSAMKEIT	PENIBILITÄT	0		812170000000019	12454
4	5	10	37	16	STRICH	SKIZZE	BLOCK	0		904429999999981	10094
4	5	10	38	36	GESCHLECHT	MANN	MÄNNLICH	0		6788	9406
4	5	10	39	18	FASCHIST	IDEOLOGIE	IDEOLOGIE	1		132840000000037	3200
4	5	10	40	23	SCHNORCHEL	ATLANTIK	TAUCHEN	0		178840000000037	3046
4	6	11	1	29	BUDE	KÜHLSCHRANK	BRUCH	0		598979999999981	7119
4	6	11	2	4	MEDAILLE	WETTBEWERB		0		179807000000002	20009
4	6	11	3	38	WEG	WILLE	WILLE	1		232059999999963	3129
4	6	11	4	30	STRATEGIE	NÄHERUNG	PLAN	0		175070000000019	2610
4	6	11	5	36	WALZER	GALA	TAKT	0		216279999999981	3209
4	6	11	6	32	KRAMPF	BEIN	BEIN	1		195059999999963	2836
4	6	11	7	40	WIND	ELEMENT	WINDHAUCH	0		169420000000019	3581
4	6	11	8	14	LEISTUNG	PROVISION	WIEDERGABE	0		559940000000037	9097
4	6	11	9	5	INSTITUTION	ABTEILUNG	BILDUNG	0		872379999999981	10847
4	6	11	10	23	KATEGORIE	GÜLTIGKEIT	TEILGEBIET	0		285040000000037	5111
4	6	11	11	39	GEWINNUNG	WERBER	NUTZUNG	0		3926.5	5344
4	6	11	12	34	SYMBOL	WAPPEN		0		-1	-1
4	6	11	13	10	ZULASSUNG	NACHWEIS	BESCHEID	0		435209999999963	6008
4	6	11	14	11	SCHEIDUNG	INSTABILITÄT	BRUCH	0		119847999999998	12943
4	6	11	15	17	HANDSCHRIFT	BUCHSTABE	DEUTLICH	0		458470000000019	6208
4	6	11	16	1	SCHALTER	FLUGHAFEN	KIPPEN	0		202909999999963	4010
4	6	11	17	2	UNTAUGLICHKEIT	FAHRER	ZERSTÖRUNG	0		104449000000004	13308
4	6	11	18	25	PHILOSOPHIE	SINN	SINN	1		426209999999963	4960
4	6	11	19	12	ATOM	MOLEKÜL	TEILCHEN	0		199690000000037	3702
4	6	11	20	28	VERSEUCHUNG	RATTE	UMWELT	0		216679999999981	3232
4	6	11	21	18	TREIBSTOFF	KILOMETER	FLUGZEUG	0		2219.5	3828
4	6	11	22	19	BEGNADIGUNG	DROHUNG	BARMHERZIGKEIT	0		254079999999981	5862
4	6	11	23	6	AMATEUR	HOBBY	ANFANG	0		462409999999963	5973
4	6	11	24	20	VATERUNSER	RELIGION	KHATOLIK	0		570140000000037	9579
4	6	11	25	16	TRAKTOR	LENKSTANGE	FELD	0		230009999999963	2970
4	6	11	26	21	GANS	ENTE	ENTE	1		102079999999981	1881
4	6	11	27	22	KARTE	HINDERNIS	ORIENTIERUNG	0		351179999999981	5685
4	6	11	28	37	HIRTE	SCHAF	SCHAAF	1		142340000000037	3389
4	6	11	29	24	AUSSCHAU	GIPFEL	BLICK	0		178979999999981	2819
4	6	11	30	35	BEHANDLUNG	MANDEL	UMGANG	0		371079999999981	5079
4	6	11	31	9	WAHL	GREMIUM	PARTEIEN	0		820909999999963	9702
4	6	11	32	7	BODEN	FUND	EROSION	0		295829999999981	6404
4	6	11	33	8	REKORD	ARBEITSLOSIGKEIT	SCHNELLIGKEIT	0		4665.5	7112
4	6	11	34	33	STURZ	REGIERUNG	WINTER	0		610090000000037	7060
4	6	11	35	13	FEHLTRITT	VERANTWORTUNG	RIESE	0		201779999999981	3058
4	6	11	36	27	DOLCH	STICH	STICH	1		1179.5	2270
4	6	11	37	26	HAND	GESTE	SCHLAG	0		728390000000037	8903
4	6	11	38	15	ATTRAKTION	WELTWUNDER	WELTWUNDER	1		383120000000019	6280
4	6	11	39	3	COMPUTER	ZEITVERTREIB	PROGRAMM	0		2180.5	4365
4	6	11	40	31	KOPPEL	STIER	WEIDE	0		195059999999963	2827
4	7	12	1	6	SCHLACHTUNG	SCHWEIN	SCHWEIN	1		189479999999981	3613
4	7	12	2	25	BESTATTUNG	SELBSTMORD	GRAB	0		171040000000037	2658
4	7	12	3	31	REICH	PROFIT		0		-1	-1
4	7	12	4	23	JUGEND	SCHWIMMBAD	SPORT	0		542670000000019	6343
4	7	12	5	2	GENIE	MATHEMATIK	MATHEMATIK	1		108470000000019	3269
4	7	12	6	22	PARTEI	ABSTIMMUNG	WÄHLEN	0		545229999999981	7191
4	7	12	7	11	PROGRAMM	KINO	COMPUTER	0		282129999999981	4514
4	7	12	8	20	HORN	WARNUNG	SIGNAL	0		2178	3769
4	7	12	9	28	UNSTERBLICHKEIT	AUFERSTEHUNG	EWIGKEIT	0		639870000000019	8747
4	7	12	10	26	EVOLUTION	ERWEITERUNG	ENTWICKLUNG	0		628720000000019	10120
4	7	12	11	40	KERZE	DOCHT	DOCHT	1		555179999999981	10337
4	7	12	12	34	BLEI	STAHL	STAHL	1		2944.5	4317
4	7	12	13	38	ABEND	MORGEN	TAG	0		385579999999981	4661
4	7	12	14	30	DORF	ISOLATION		0		-1	-1
4	7	12	15	33	ERÖFFNUNG	GRÜNDUNG	EINWEIHUNG	0		287309999999963	5671
4	7	12	16	9	ADER	GESTEIN	GESTEIN	1		5324	6850
4	7	12	17	3	BEIFALL	APPLAUS	APPLAUS	1		1687	3147
4	7	12	18	10	ZAUBERKÜNSTLER	TRICK	TRICK	1		170790000000037	2601
4	7	12	19	29	MOTOR	INDUSTRIALISIERUNG		0		-1	-1
4	7	12	20	13	STAAT	UNTERSTÜTZUNG	SYSTEM	0		549709999999963	6930
4	7	12	21	7	HIRN	STUDIE	ERFORSCHUNG	0		2444.5	6038
4	7	12	22	21	LIKÖR	SEKT	SEKT	1		951659999999963	10510
4	7	12	23	35	NOTLAGE	DILEMMA	HANDLUNG	0		581309999999963	7288
4	7	12	24	12	HÖLLE	MYTHOS	HIMMEL	0		270340000000037	4199
4	7	12	25	27	BEEINFLUSSUNG	VERMARKTUNG	BEZUG	0		137834000000004	14626
4	7	12	26	15	VERHAFTUNG	KLINGE	SCHWEIGEN	0		103362000000002	14616
4	7	12	27	16	FREUNDIN	ZÄRTLICHKEIT	EINFÜHLSAM	0		327870000000019	6132
4	7	12	28	4	KLOSTER	EINSCHRÄNKUNG	FRIEDEN	0		552559999999963	6770
4	7	12	29	39	ORDNUNG	ZUCHT	POLIZEI	0		132429999999981	2898
4	7	12	30	37	INVESTITION	KONZERN	RENDITE	0		194820000000019	5828
4	7	12	31	5	BINDUNG	BABY	LÖSEN	0		634640000000037	8095
4	7	12	32	36	EINSPARUNG	RECHNUNG	ERTRAG	0		559090000000037	7033
4	7	12	33	8	KARTELL	KONSENS	WIRTSCHAFT	0		252759999999963	4628
4	7	12	34	19	BAHNSTEIG	ANPASSUNG	SCHIENEN	0		2985	6057
4	7	12	35	1	EMPFINDUNG	GELASSENHEIT	SUBJEKTIV	0		229240000000037	4209
4	7	12	36	14	SCHLAFWANDELN	UNWIRKLICHKEIT	IRREAL	0		488770000000019	6159
4	7	12	37	24	ALARM	ÜBUNG	HORN	0		259140000000037	3543
4	7	12	38	32	KOORDINATION	HANDHABUNG		0		-1	-1
4	7	12	39	18	PARTY	THEKE		0		-1	-1
4	7	12	40	17	BEGRÜNDER	PRÄSIDENT	URSPRUNG	0		439729999999981	6267
4	8	13	1	9	STALL	KUH	PFERDE	0		581040000000037	7089
4	8	13	2	34	FRAU	BLUSE	MANN	0		564490000000037	6828
4	8	13	3	39	FREILASSUNG	AUFENTHALT		0		-1	-1
4	8	13	4	35	ZUCKER	SPEISE	DESSERT	0		201769999999925	3893
4	8	13	5	11	DOKUMENT	BESCHEINIGUNG	BEGLAUBIGT	0		156806999999993	19102
4	8	13	6	36	KLEINIGKEIT	WAAGE	UNBEACHTLICH	0		355030000000075	6004
4	8	13	7	26	KUNSTWERK	AUFMACHUNG	AUSSTELLUNG	0		874240000000037	11135
4	8	13	8	38	SUBMISSION	ERNIEDRIGUNG	ERNIEDRIGUNG	1		475959999999963	7215
4	8	13	9	17	WAFFE	KRIEG	FLINTE	0		685490000000037	8029
4	8	13	10	21	REVOLUTION	WIDERSTAND	REBELLEN	0		8024.5	10332
4	8	13	11	24	ENTSCHLOSSENHEIT	DURCHSETZUNG	WILLE	0		3267	4606
4	8	13	12	3	OZEAN	KRABBE	MEER	0		382669999999925	4912
4	8	13	13	31	TEICH	ÜBERSCHWEMMUNG	SUMPF	0		184290000000037	3202
4	8	13	14	27	SUBSTANZ	SEELE	SACHE	0		819790000000037	9197
4	8	13	15	5	AUFTAKT	SPIEL	SPIEL	1		355009999999963	4828
4	8	13	16	37	FLAMME	LEUCHTE	FEUER	0		451559999999963	7003
4	8	13	17	1	WAHNSINN	ANSTALT		0		12728.5	14714
4	8	13	18	16	TRAINING	PULS	INTENSITÄT	0		100659000000004	13211
4	8	13	19	22	WIEDERHERSTELLUNG	VERSCHLECHTERUNG	REGENERIERUNG	0		216509999999963	5377
4	8	13	20	2	PARK	VEGETATION		0		309209999999963	9692
4	8	13	21	8	BEWUNDERUNG	SCHÖNHEIT	AUFSEHEN	0		611619999999925	8386
4	8	13	22	18	BEWERTUNG	KELLNERIN		0		-1	-1
4	8	13	23	33	SENDER	NOTIZ	PROGRAMM	0		869969999999925	10697
4	8	13	24	25	GERICHTSHOF	UNWAHRHEIT	ENTSCHEIDUNG	0		458409999999963	7227
4	8	13	25	12	TRAINER	STIL	MANNSCHAFT	0		559369999999925	8256
4	8	13	26	28	NACHRICHT	GEBURTSTAG	PRESSE	0		438469999999925	5838
4	8	13	27	20	ZAHL	PHYSIK		0		-1	-1
4	8	13	28	13	ZAHLUNG	QUITTUNG	BELEG	0		177640000000037	3040
4	8	13	29	40	REGENSCHIRM	BEDARF	NUTZEN	0		441059999999963	7263
4	8	13	30	10	MILCH	KÄSE	BAUER	0		8792	10217
4	8	13	31	30	HASS	GEFECHT	NEID	0		347040000000037	4247
4	8	13	32	4	SPRECHER	AUFRUF	STADION	0		584619999999925	7575
4	8	13	33	7	KRANZ	NEST	DISTEL	0		7998.5	9293
4	8	13	34	32	KLEIDERSCHRANK	HANDSCHUH	TÜR	0		316059999999963	3963
4	8	13	35	23	STREIK	KONFLIKT	ARBEITER	0		185030000000075	3773
4	8	13	36	29	KONJUNKTUR	DIAGNOSE	ZAHLUNGSFÄHIG	0		468040000000037	8499
4	8	13	37	15	VERBRÜDERUNG	ENTSCHULDIGUNG	VERTRAUEN	0		218130000000075	6393
4	8	13	38	6	BEGEISTERUNG	GEFÜHL		0		-1	-1
4	8	13	39	19	INSEL	URLAUBER	URLAUBER	1		154819999999925	2983
4	8	13	40	14	MUSIK	OPER	KUNST	0		822780000000075	10553
								65
