## Supplementary material for "Vast amounts of encoded items nullify but do not reverse the effect of sleep on declarative memory": Dataset: PAL_4_2_3.xlsx

### Sheet: Tabelle1
VP_Nr	Block	VersioN	counter	pair_code	cue	correct_answer	answer		accuracy	reactiontime1	reactiontime2
4	1	6	1	40	RADIO	STIMME	STIMME	1		2161.9	3748
4	1	6	2	9	HERD	FEUER	KÜCHE	0		5507.9	6919
4	1	6	3	36	INSEKT	LIBELLE	LIBELLE	1		1221.9	3010
4	1	6	4	19	THEATER	REIHE	DARSTELLUNG	0		5845.3	8062
4	1	6	5	7	TONNE	REGEN	MÜLL	0		3474.6	4722
4	1	6	6	28	BIBLIOTHEK	SIGNATUR	SIGNATUR	1		1954.2	7595
4	1	6	7	30	BUCH	SCHRIFTSTELLER	DRUCK	0		6635.9	7977
4	1	6	8	11	SCHACH	TURM	FIGU	0		2388.2	20007
4	1	6	9	35	KÜSTE	DÜNE	FIGUR	0		91.5	5050
4	1	6	10	24	SPIELZEUG	PLASTIK		0		-1	-1
4	1	6	11	37	STRAUSS	TULPEN	TULPE	1		3762.8	5037
4	1	6	12	25	AQUARELL	GALERIE	MALEN	0		500139999999999	7761
4	1	6	13	13	VERORDNUNG	BESCHEID	VERWALTUNG	0		2064.8	9997
4	1	6	14	14	HOCHZEIT	ALTAR	TORTE	0		3929	5163
4	1	6	15	2	WEIN	BLUME	FASS	0		213289999999999	3725
4	1	6	16	20	RINGE	BAUM	BAUM	1		116039999999999	2010
4	1	6	17	38	FISCH	SCHUPPEN	BOOT	0		308379999999999	10819
4	1	6	18	27	MUSEUM	ÄGYPTEN	ÄGYPTEN	1		235489999999999	4866
4	1	6	19	39	LABOR	PIPETTE	EXPERIMENT	0		264179999999999	4200
4	1	6	20	17	REVOLVER	KALIBER	KALIBER	1		134379999999999	3132
4	1	6	21	32	SCHMIED	HUFEISEN	HUFEISEN	1		10162.4	12905
4	1	6	22	29	GRILLEN	SOMMER	SOMMER	1		153989999999999	3115
4	1	6	23	1	UFER	DAMM	LOS	0		670529999999999	7717
4	1	6	24	12	ZEUS	HADES	HADES	1		177210000000001	2979
4	1	6	25	6	DYNAMO	LICHT	ENERGIE	0		148010000000001	2729
4	1	6	26	3	GEBIRGE	EDELWEISS		0		730689999999999	9843
4	1	6	27	8	FLUGZEUG	TOMATENSAFT	TREIBSTOFF	0		181139999999999	4012
4	1	6	28	21	ARZT	PRAXIS	DIAGNOSE	0		111339999999999	2632
4	1	6	29	23	NÄHEN	KREUZSTICH	ÜBERKREUZNAHT	0		283160000000001	6549
4	1	6	30	18	KAMPF	SIEG	GEFECHT	0		424170000000001	5970
4	1	6	31	4	WINTER	UNFALL	UNFALL	1		170460000000001	2960
4	1	6	32	33	LADEN	REKLAME		0		-1	-1
4	1	6	33	26	KÜCHE	EIMER	HERD	0		229420000000001	7157
4	1	6	34	31	ORKAN	WIRBEL	WIRBEL	1		219120000000001	3330
4	1	6	35	16	NACHT	SCHEINWERFER	TAG	0		178420000000001	2570
4	1	6	36	34	MUSKEL	SEHNE	SEHNE	1		739979999999999	8359
4	1	6	37	15	GEFÄNGNIS	VERGEHEN	VERGEHEN	1		203339999999999	6229
4	1	6	38	5	EISENBAHN	SCHIENE	SCHIENE	1		867239999999999	9900
4	1	6	39	10	TANNE	RINDE	NADEL	0		135610000000001	2309
4	1	6	40	22	ENERGIE	ÖL	DYNAMO	0		123420000000001	3858
4	2	7	1	38	ZAUBERER	ENTHÜLLUNG	TRICK	0		127689999999991	2256
4	2	7	2	25	METHODE	VERSUCH	ANALYSE	0		160939999999991	4325
4	2	7	3	9	STEUER	UNTERSCHLAGUNG	STAAT	0		2805	10123
4	2	7	4	31	TODESKAMPF	LEBEN	KOMA	0		146060000000009	3115
4	2	7	5	7	BOTSCHAFTER	NATIONALITÄT	NATION	0		4676.5	6759
4	2	7	6	6	HEKTAR	ZAUN	FLÄCHE	0		264010000000009	5056
4	2	7	7	12	WHISKY	DUDELSACK	DUDELSACK	1		234580000000005	4357
4	2	7	8	37	MIKROSKOP	BAKTERIEN	BAKTERIEN	1		158330000000005	3607
4	2	7	9	13	ERFOLG	LEBENSLAUF	DISZIPLIN	0		133489999999991	3995
4	2	7	10	39	ÄRGER	FEINDSELIGKEIT	KAMPF	0		150696000000001	17789
4	2	7	11	17	VERSCHIEDENHEIT	GEGENTEIL		0		8479.5	15255
4	2	7	12	8	FIEBER	ERSCHÖPFUNG	SYMPTOME	0		856660000000009	14319
4	2	7	13	36	VERMITTLUNG	INTERVIEW		0		-1	-1
4	2	7	14	10	EIFERSUCHT	GRUND	GRUND	1		165130000000005	7629
4	2	7	15	15	SCHLAMM	HÜRDE	DRECK	0		133710000000009	2630
4	2	7	16	26	ANTWORT	BEKENNTNIS	FRAGE	0		354960000000009	4892
4	2	7	17	4	WEISE	ART	ALT	0		494739999999991	5847
4	2	7	18	20	TINTE	BLEISTIFT	FLECK	0		258110000000009	5132
4	2	7	19	11	ÜBERBLICK	STANDPUNKT		0		-1	-1
4	2	7	20	34	EMANZIPATION	GLEICHSTELLUNG	GLEICHHEIT	0		142060000000009	5086
4	2	7	21	23	SCHÄDEL	LEICHE		0		-1	-1
4	2	7	22	28	ENTFÜHRUNG	AUSBEUTE	EIGENMACHT	0		11623.3	13669
4	2	7	23	18	STANGE	STOSS	FAHNE	0		510039999999991	6351
4	2	7	24	21	KRANKENWAGEN	NOTFALL	AMBULANZ	0		225230000000005	4187
4	2	7	25	1	HERZLICHKEIT	GEHÄSSIGKEIT		0		-1	-1
4	2	7	26	40	ARGUMENT	ENTSCHEIDUNG	ENTSCHLUSS	0		973410000000009	12672
4	2	7	27	3	AUSBILDUNG	ZUKUNFT	KARRIERE	0		4646	6392
4	2	7	28	27	LAWINE	FELSBLOCK	HÜGEL	0		175780000000005	3382
4	2	7	29	22	SCHLEIM	HAFER	SCHLAMM	0		162919999999995	3385
4	2	7	30	30	DARBIETUNG	BEOBACHTUNG	EXZELLENT	0		308010000000009	6122
4	2	7	31	19	UMWELT	GEFÄHRDUNG	FREUNDLICH	0		539010000000009	7618
4	2	7	32	32	ZERSTÖRUNG	AUSROTTUNG	SUBSTANZ	0		146960000000009	5437
4	2	7	33	14	PROFESSOR	HOCHSCHULE	UNIVERSITÄT	0		680339999999991	11133
4	2	7	34	35	HAUSSCHUHE	PFEIFE	NAIV	0		427780000000005	5910
4	2	7	35	5	ZITRONE	ERDBEERE		0		-1	-1
4	2	7	36	29	ALGEBRA	FUNKTION	FUNKTION	1		238739999999991	4212
4	2	7	37	24	DOKTOR	KLINIK	KLINIK	1		485039999999991	6381
4	2	7	38	2	KAMMER	GEKLAPPER	BUDE	0		841969999999995	9249
4	2	7	39	16	FUSSKNÖCHEL	ARM		0		-1	-1
4	2	7	40	33	CHARME	HERZ	LIEBSCHAFT	0		5747.5	8734
4	3	8	1	7	FENSTER	BEWOHNER	RAHMEN	0		132310000000009	2735
4	3	8	2	29	SÄUGLING	WIEGE	BABY	0		134220000000019	2668
4	3	8	3	9	BEMÜHUNGEN	ANSTRENGUNG	VERSUCH	0		630360000000009	10637
4	3	8	4	28	SCHATTEN	EXISTENZ	FEIND	0		721070000000019	9528
4	3	8	5	40	GESTALTUNG	LANDSCHAFT	LANDSCHAFT	1		212070000000019	7381
4	3	8	6	18	BLASE	BAUCH	MAGEN	0		149129999999981	2751
4	3	8	7	12	ABFALL	SCHMUTZ	MÜLL	0		183910000000009	4102
4	3	8	8	17	THEMA	INTERESSE		0		-1	-1
4	3	8	9	3	GABEL	SOSSE	LÖFFEL	0		193439999999991	3787
4	3	8	10	8	FAMILIE	MUTTER	MUTTER	1		225470000000019	5825
4	3	8	11	36	LEERE	DUMPFHEIT	MINIMUM	0		2386	4069
4	3	8	12	13	BÜSTENHALTER	BUSEN		0		-1	-1
4	3	8	13	24	SOZIALIST	PAROLE	GEMEINSCHAFT	0		1744	6999
4	3	8	14	5	JUNGFRAU	SCHLEIER	SCHLEIER	1		134170000000019	3889
4	3	8	15	38	PFEFFER	BUTTER	BUTTER	1		123210000000009	2456
4	3	8	16	37	FISCHER	MEER	BOOT	0		170360000000009	2963
4	3	8	17	31	VERWALTUNG	GENEHMIGUNG	BEHÖRDE	0		446639999999991	6766
4	3	8	18	32	MÜNDIGKEIT	ABHÄNGIGKEIT	ABHÄNGIGKEIT	1		336570000000019	9102
4	3	8	19	39	RÄUBER	DIEBSTAHL	DIEBSTAHL	1		167320000000019	3980
4	3	8	20	30	STRAND	VERGNÜGEN		0		-1	-1
4	3	8	21	20	FLEISCH	RAUBTIER	LAMM	0		200020000000019	3210
4	3	8	22	4	TRANSPORT	LAGER	ZUG	0		5370	8612
4	3	8	23	22	BEGINN	FOLGE		0		-1	-1
4	3	8	24	26	ADMIRAL	WAFFENRUHE	BEFEHL	0		372939999999991	6433
4	3	8	25	10	IRRTUM	MISSVERSTÄNDNIS	CHAOS	0		1301	2406
4	3	8	26	33	GETRÄNK	SCHAUM		0		-1	-1
4	3	8	27	11	REIZ	REAKTION	REAKTION	1		226920000000019	7393
4	3	8	28	35	LEICHTIGKEIT	SCHWERKRAFT		0		-1	-1
4	3	8	29	21	ERMÜDUNG	KREISLAUF	SCHLAF	0		344670000000019	4913
4	3	8	30	16	PERSON	SCHADEN		0		-1	-1
4	3	8	31	27	ERFAHRUNG	UNWISSENHEIT		0		-1	-1
4	3	8	32	34	ENTSPANNUNG	BEDROHUNG	LIEGE	0		682220000000019	8020
4	3	8	33	1	WOHNUNG	HEIM	PUTZEN	0		638539999999991	7782
4	3	8	34	14	LÜGE	WAHRHEIT		0		-1	-1
4	3	8	35	25	STIMMUNG	ATMOSPHÄRE	BILD	0		662039999999991	17822
4	3	8	36	19	LERCHE	FRÖHLICHKEIT	SINGEN	0		1798.5	2916
4	3	8	37	6	DICHTER	ZITAT	ZITIEREN	0		118623999999999	13553
4	3	8	38	2	GELEGENHEIT	LIEBSCHAFT	MÖGLICHKEIT	0		216870000000019	7407
4	3	8	39	15	PLAKAT	HAMMER	HAMMER	1		252339999999991	5048
4	3	8	40	23	ÄRA	ZEITALTER	ZEITALTER	1		127489999999991	3099
4	4	9	1	30	ZUGEHÖRIGKEIT	GENERATION	GESELLSCHAFT	0		9192	11774
4	4	9	2	28	GEMÜT	HEITERKEIT	LAUNE	0		954979999999981	10823
4	4	9	3	6	BÜRGSCHAFT	VOLLMACHT	VERANTWORTUNG	0		666539999999991	10002
4	4	9	4	39	ABRECHNUNG	BANKIER	BELEG	0		118079999999981	2080
4	4	9	5	27	STRICK	SCHLINGE	SCHLINGE	1		1288.5	3055
4	4	9	6	31	ANREGUNG	BEISPIEL	VORSCHLAG	0		285560000000009	11057
4	4	9	7	22	TAKT	HARFE		0		-1	-1
4	4	9	8	34	REGEL	KOMBINATION	AUSNAHME	0		258889999999991	4075
4	4	9	9	8	ANHÄNGER	MEISTER		0		-1	-1
4	4	9	10	17	SONATE	KLAVIER	ORCHESTER	0		289770000000019	4882
4	4	9	11	7	SPRÜHREGEN	FLUSS	NASS	0		155779999999981	2346
4	4	9	12	16	KRANKHEIT	SYMPTOM	SYMPTOME	1		143610000000009	3926
4	4	9	13	19	VERBRENNUNG	PROZESSION		0		-1	-1
4	4	9	14	5	KAMERAD	OPFER	OPFER	1		185360000000009	3168
4	4	9	15	40	GESCHENK	UNDANK	UNDANK	1		148889999999991	2728
4	4	9	16	2	GEDULD	KONTROLLE	WEISE	0		247210000000009	3433
4	4	9	17	14	VERANSTALTUNG	ÖFFENTLICHKEIT	ÖFFETNLICH	0		158529999999981	5445
4	4	9	18	36	VERZIERUNG	PALAST	SCHMUCK	0		148989999999991	3379
4	4	9	19	38	SEILTÄNZER	SCHWERPUNKT	BALANCE	0		128439999999991	2685
4	4	9	20	32	GLETSCHER	POL	EIS	0		284420000000019	3604
4	4	9	21	12	HALLE	TURNIER	FUSSBALL	0		136970000000019	3398
4	4	9	22	29	RHEUMATISMUS	IMMUNITÄT	HUSTEN	0		387989999999991	5334
4	4	9	23	25	FINDIGKEIT	EINFALL	LIST	0		479029999999981	5926
4	4	9	24	4	TÜR	SCHRANK		0		-1	-1
4	4	9	25	20	KUMMER	TRAURIGKEIT	EINSAMKEIT	0		285639999999991	4522
4	4	9	26	21	ORIENTIERUNG	AUSGANG	MAPPE	0		1638.5	2577
4	4	9	27	1	INSTANZ	GESETZGEBUNG	GESETZ	0		999970000000019	16630
4	4	9	28	23	TOTSCHLAG	BRUTALITÄT	BRUTALITÄT	1		2938	7243
4	4	9	29	3	GITTER	BESCHRÄNKUNG	STÄBE	0		276429999999981	12266
4	4	9	30	15	BÜCHEREI	VERLEIH		0		-1	-1
4	4	9	31	18	WELLE	FLUT	MEER	0		7672.5	9251
4	4	9	32	35	AUFPRALL	FALL	ZERRSTÖRUNG	0		2509	8564
4	4	9	33	37	STUDIUM	WIRTSCHAFT	WIRTSCHAFT	1		167710000000009	5876
4	4	9	34	11	GESCHOSS	PFEIL	GEBÄUDE	0		504370000000019	8333
4	4	9	35	33	ÄHNLICHKEIT	WIEDERHOLUNG	GESICHT	0		2152.5	4579
4	4	9	36	13	SARG	GRAB	GRAB	1		260379999999981	3621
4	4	9	37	26	DUFT	GERUCH	GERUCH	1		131189999999991	2620
4	4	9	38	24	GANGSTER	VERBRECHEN		0		-1	-1
4	4	9	39	10	VORTRAG	REDNER	INHALT	0		129278999999999	14660
4	4	9	40	9	KOCHTOPF	BÜGELEISEN	KÜCHE	0		254639999999991	7463
4	5	10	1	14	ZUSAMMENHANG	VORZEICHEN	VERBINDUNG	0		140859000000004	16381
4	5	10	2	37	NEUROSE	PSYCHOLOGIE	PSYCHOLOGIE	1		2444.5	6389
4	5	10	3	36	GESCHLECHT	MANN	MÄNNLICH	0		271129999999981	9652
4	5	10	4	20	SPIRALE	FRUCHTBARKEIT	UNFRUCHTBAR	0		317540000000037	6559
4	5	10	5	33	OPERATION	KOMA	KLINIK	0		200059999999963	3411
4	5	10	6	13	GENAUIGKEIT	AUFMERKSAMKEIT	DETAIL	0		488229999999981	7555
4	5	10	7	32	SCHIFFBRUCH	UNGLÜCKSFALL	STURM	0		330090000000037	12683
4	5	10	8	24	MAKEL	SELBSTBEWUSSTSEIN		0		-1	-1
4	5	10	9	2	KAMERADSCHAFT	PARTNER	VERTRAUEN	0		112367000000002	17869
4	5	10	10	4	FAHRT	AUTOBAHN		0		-1	-1
4	5	10	11	27	MONSTER	MUT	MUT	1		115329999999981	1899
4	5	10	12	8	UMARMUNG	INTEGRATION	HERZLICH	0		305629999999981	4865
4	5	10	13	18	FASCHIST	IDEOLOGIE	IDEOLOGIE	1		134329999999981	5731
4	5	10	14	17	KÄFER	RUINE	TIER	0		579490000000037	7070
4	5	10	15	7	LOYALITÄT	BRUDER	BRUDER	1		729270000000019	9039
4	5	10	16	19	DROGE	VERHEIMLICHUNG	KONSUM	0		418590000000037	6269
4	5	10	17	40	PEITSCHE	MISSHANDLUNG	LEID	0		960079999999981	20009
4	5	10	18	23	SCHNORCHEL	ATLANTIK	TIEFE	0		375999999996275	10999
4	5	10	19	35	VERLAUF	ENDUNG		0		-1	-1
4	5	10	20	28	ANKÜNDIGUNG	EXAMEN		0		-1	-1
4	5	10	21	15	PATIENT	THERAPIE	KRANK	0		422690000000037	5279
4	5	10	22	21	ELITE	VERMÖGEN	REICHTUM	0		478309999999963	6295
4	5	10	23	38	REDAKTEUR	KORRESPONDENZ	KONTROLLE	0		304229999999981	5039
4	5	10	24	39	ERMORDUNG	GESTÄNDNIS	GIFT	0		195920000000019	2855
4	5	10	25	31	SAMT	STOFF	SACK	0		3126	4881
4	5	10	26	34	VERDROSSENHEIT	RESIGNATION	LAUNE	0		942959999999963	10401
4	5	10	27	1	PROGNOSE	GEWISSHEIT	EINSCHÄTZUNG	0		478259999999963	14489
4	5	10	28	3	LINIE	BUS	STRICH	0		1484.5	3019
4	5	10	29	9	VOLK	GEMEINDE	EINHEIT	0		494770000000019	6283
4	5	10	30	11	DIREKTOR	GESCHÄFT	FÜHRUNG	0		206670000000019	3749
4	5	10	31	12	ZENTIMETER	METER	KURZ	0		724120000000019	8676
4	5	10	32	6	ABSCHLUSS	PROJEKT		0		5552.5	11392
4	5	10	33	25	PARADIES	MENSCH	MENSCHEN	1		1330	2855
4	5	10	34	16	STRICH	SKIZZE	LINIE	0		250759999999963	3480
4	5	10	35	29	ZUSPITZUNG	PUNKT	KONFLIKT	0		619240000000037	8119
4	5	10	36	26	POLITIKER	ZUVERSICHT	VERTRAUENSWÜRDIG	0		218279999999981	5560
4	5	10	37	10	MAGEN	RESTAURANT	BLASE	0		366040000000037	4709
4	5	10	38	5	ANZUG	BÖRSE	BRILLE	0		229459999999963	3778
4	5	10	39	22	LIEGE	VERANDA	STUHL	0		186020000000019	3498
4	5	10	40	30	PASSION	ORGASMUS	HÖHEPUNKT	0		7266	10420
4	6	11	1	13	FEHLTRITT	VERANTWORTUNG	VERSEHEN	0		251120000000019	4788
4	6	11	2	2	UNTAUGLICHKEIT	FAHRER	NUTZLOS	0		617929999999981	7814
4	6	11	3	39	GEWINNUNG	WERBER	NUTZEN	0		164779999999981	2889
4	6	11	4	9	WAHL	GREMIUM	PARTEI	0		202840000000037	3723
4	6	11	5	11	SCHEIDUNG	INSTABILITÄT		0		-1	-1
4	6	11	6	25	PHILOSOPHIE	SINN	SINN	1		560559999999963	6276
4	6	11	7	3	COMPUTER	ZEITVERTREIB	PROGRAMM	0		126420000000019	3511
4	6	11	8	29	BUDE	KÜHLSCHRANK	HÜTTE	0		112969000000004	13014
4	6	11	9	18	TREIBSTOFF	KILOMETER	FLUGZEUG	0		166390000000037	3592
4	6	11	10	12	ATOM	MOLEKÜL	TEIL	0		478859999999963	8766
4	6	11	11	35	BEHANDLUNG	MANDEL	KLINISCH	0		149295999999996	16875
4	6	11	12	23	KATEGORIE	GÜLTIGKEIT	TEILGEBIET	0		2228	5060
4	6	11	13	17	HANDSCHRIFT	BUCHSTABE	FEIN	0		844979999999981	9387
4	6	11	14	20	VATERUNSER	RELIGION	KIRCHE	0		428059999999963	5866
4	6	11	15	28	VERSEUCHUNG	RATTE	UMWELT	0		1578	2648
4	6	11	16	36	WALZER	GALA	TAKT	0		132959999999963	2454
4	6	11	17	10	ZULASSUNG	NACHWEIS	AMT	0		440609999999963	5482
4	6	11	18	21	GANS	ENTE	ENTE	1		1045.5	1944
4	6	11	19	4	MEDAILLE	WETTBEWERB	PREIS	0		755420000000019	8496
4	6	11	20	19	BEGNADIGUNG	DROHUNG	BARMHERZIGKEIT	0		1350	4665
4	6	11	21	30	STRATEGIE	NÄHERUNG	GEFECHT	0		557979999999981	12113
4	6	11	22	16	TRAKTOR	LENKSTANGE	ANHÄNGER	0		426479999999981	10874
4	6	11	23	38	WEG	WILLE	WILLE	1		266959999999963	4187
4	6	11	24	1	SCHALTER	FLUGHAFEN		0		-1	-1
4	6	11	25	27	DOLCH	STICH	STICH	1		217990000000037	3717
4	6	11	26	31	KOPPEL	STIER	WEIDE	0		300509999999963	4067
4	6	11	27	33	STURZ	REGIERUNG	AUFPRALL	0		212859999999963	3910
4	6	11	28	24	AUSSCHAU	GIPFEL	OBEN	0		558129999999981	6799
4	6	11	29	15	ATTRAKTION	WELTWUNDER		0		-1	-1
4	6	11	30	40	WIND	ELEMENT	STURM	0		762870000000019	11324
4	6	11	31	6	AMATEUR	HOBBY	ANFANG	0		498570000000019	7053
4	6	11	32	34	SYMBOL	WAPPEN	ZEICHEN	0		632490000000037	7914
4	6	11	33	32	KRAMPF	BEIN	SPORT	0		285670000000019	4120
4	6	11	34	7	BODEN	FUND	ERDE	0		767170000000019	8797
4	6	11	35	37	HIRTE	SCHAF	SCHAAF	1		147570000000019	3036
4	6	11	36	8	REKORD	ARBEITSLOSIGKEIT		0		-1	-1
4	6	11	37	14	LEISTUNG	PROVISION	SPORT	0		101402000000002	11349
4	6	11	38	22	KARTE	HINDERNIS	ORIENTIERUNG	0		420059999999963	7426
4	6	11	39	26	HAND	GESTE	FUAST	0		232140000000037	3463
4	6	11	40	5	INSTITUTION	ABTEILUNG	BILDUNG	0		262879999999981	4044
4	7	12	1	31	REICH	PROFIT	ELITE	0		3362.5	5380
4	7	12	2	28	UNSTERBLICHKEIT	AUFERSTEHUNG		0		-1	-1
4	7	12	3	38	ABEND	MORGEN	MORGEN	1		319440000000037	4608
4	7	12	4	10	ZAUBERKÜNSTLER	TRICK	TRICK	1		115309999999963	2804
4	7	12	5	36	EINSPARUNG	RECHNUNG	PLANUNG	0		112562000000002	13894
4	7	12	6	6	SCHLACHTUNG	SCHWEIN	SCHWEIN	1		190070000000019	3826
4	7	12	7	14	SCHLAFWANDELN	UNWIRKLICHKEIT	IRREAL	0		599829999999981	7842
4	7	12	8	4	KLOSTER	EINSCHRÄNKUNG	FRIEDEN	0		491990000000037	7931
4	7	12	9	23	JUGEND	SCHWIMMBAD	FREUNDSCHAFT	0		107985999999996	13047
4	7	12	10	22	PARTEI	ABSTIMMUNG	WÄHLEN	0		147409999999963	4042
4	7	12	11	9	ADER	GESTEIN	GESTEIN	1		390990000000037	5634
4	7	12	12	34	BLEI	STAHL	STAHL	1		191829999999981	4361
4	7	12	13	33	ERÖFFNUNG	GRÜNDUNG	ANSPRACHE	0		7739.5	12523
4	7	12	14	15	VERHAFTUNG	KLINGE	GITTER	0		10423	11799
4	7	12	15	40	KERZE	DOCHT	DOCHT	1		125270000000019	2270
4	7	12	16	21	LIKÖR	SEKT	SEKT	1		203720000000019	3739
4	7	12	17	7	HIRN	STUDIE	FORSCHUNG	0		394540000000037	7894
4	7	12	18	29	MOTOR	INDUSTRIALISIERUNG	AUFTRIEB	0		558009999999963	7817
4	7	12	19	32	KOORDINATION	HANDHABUNG	LEITUNG	0		220309999999963	11941
4	7	12	20	27	BEEINFLUSSUNG	VERMARKTUNG		0		-1	-1
4	7	12	21	30	DORF	ISOLATION	GEMEINDE	0		610029999999981	7416
4	7	12	22	12	HÖLLE	MYTHOS	HIMMEL	0		123285999999996	13942
4	7	12	23	16	FREUNDIN	ZÄRTLICHKEIT	EINFÜHLSAM	0		241129999999981	5197
4	7	12	24	26	EVOLUTION	ERWEITERUNG	ENTWICKLUNG	0		158140000000037	6186
4	7	12	25	5	BINDUNG	BABY		0		-1	-1
4	7	12	26	13	STAAT	UNTERSTÜTZUNG	SYSTEM	0		424970000000019	8699
4	7	12	27	2	GENIE	MATHEMATIK	MATHEMATIK	1		1941	4619
4	7	12	28	1	EMPFINDUNG	GELASSENHEIT	GEFÜHL	0		261059999999963	5256
4	7	12	29	37	INVESTITION	KONZERN	RENDITE	0		281409999999963	7015
4	7	12	30	11	PROGRAMM	KINO	COMPUTER	0		167740000000037	4530
4	7	12	31	25	BESTATTUNG	SELBSTMORD	BEGRÄBNIS	0		429409999999963	9885
4	7	12	32	39	ORDNUNG	ZUCHT	POLIZEI	0		271890000000037	8868
4	7	12	33	3	BEIFALL	APPLAUS	APPLAUS	1		150079999999981	3220
4	7	12	34	18	PARTY	THEKE		0		609109999999963	7969
4	7	12	35	35	NOTLAGE	DILEMMA	VERZEIFELT	0		685920000000019	9772
4	7	12	36	19	BAHNSTEIG	ANPASSUNG	BAHNHOF	0		652859999999963	8659
4	7	12	37	8	KARTELL	KONSENS	KONZERN	0		7197.5	8727
4	7	12	38	20	HORN	WARNUNG	WARNUNG	1		525840000000037	7429
4	7	12	39	24	ALARM	ÜBUNG	HORN	0		138130999999996	15246
4	7	12	40	17	BEGRÜNDER	PRÄSIDENT		0		-1	-1
4	8	13	1	6	BEGEISTERUNG	GEFÜHL		0		-1	-1
4	8	13	2	25	GERICHTSHOF	UNWAHRHEIT	ENTSCHEIDUNG	0		297730000000075	5400
4	8	13	3	32	KLEIDERSCHRANK	HANDSCHUH	TÜR	0		256180000000075	3632
4	8	13	4	15	VERBRÜDERUNG	ENTSCHULDIGUNG	VERTRAUEN	0		328780000000075	5115
4	8	13	5	7	KRANZ	NEST	ROSEN	0		117484000000004	13011
4	8	13	6	4	SPRECHER	AUFRUF	PRESSE	0		220280000000075	3560
4	8	13	7	21	REVOLUTION	WIDERSTAND	ENTWICKLUNG	0		5365	8980
4	8	13	8	27	SUBSTANZ	SEELE	ZERSTÖRUNG	0		505880000000075	7195
4	8	13	9	5	AUFTAKT	SPIEL	SPIEL	1		132409999999963	2295
4	8	13	10	31	TEICH	ÜBERSCHWEMMUNG		0		-1	-1
4	8	13	11	17	WAFFE	KRIEG	FLINTE	0		484330000000075	6202
4	8	13	12	3	OZEAN	KRABBE	MEER	0		1759.5	2535
4	8	13	13	10	MILCH	KÄSE	KUH	0		238390000000037	3136
4	8	13	14	33	SENDER	NOTIZ	KANAL	0		119271999999993	13135
4	8	13	15	24	ENTSCHLOSSENHEIT	DURCHSETZUNG	SELBSTZWEIFEL	0		430609999999963	8884
4	8	13	16	40	REGENSCHIRM	BEDARF	BRAUCHBAR	0		139640000000037	12813
4	8	13	17	36	KLEINIGKEIT	WAAGE	EINFACH	0		584909999999963	7238
4	8	13	18	11	DOKUMENT	BESCHEINIGUNG	AMT	0		480180000000075	6677
4	8	13	19	34	FRAU	BLUSE	MANN	0		156330000000075	5162
4	8	13	20	16	TRAINING	PULS	SPORT	0		2460	3923
4	8	13	21	20	ZAHL	PHYSIK		0		-1	-1
4	8	13	22	8	BEWUNDERUNG	SCHÖNHEIT	BEGEISTERUNG	0		133455999999996	16737
4	8	13	23	35	ZUCKER	SPEISE	DESSERT	0		225519999999925	4127
4	8	13	24	9	STALL	KUH	TIERE	0		124869999999925	11425
4	8	13	25	13	ZAHLUNG	QUITTUNG	BELEG	0		271969999999925	4039
4	8	13	26	29	KONJUNKTUR	DIAGNOSE	INVESTITION	0		112265999999996	13799
4	8	13	27	12	TRAINER	STIL	EHRGEIZ	0		7828.5	9486
4	8	13	28	1	WAHNSINN	ANSTALT		0		-1	-1
4	8	13	29	30	HASS	GEFECHT	NEID	0		133619999999925	2290
4	8	13	30	14	MUSIK	OPER	KUNST	0		819480000000075	14625
4	8	13	31	2	PARK	VEGETATION	NATUR	0		3074.5	5642
4	8	13	32	18	BEWERTUNG	KELLNERIN		0		-1	-1
4	8	13	33	39	FREILASSUNG	AUFENTHALT		0		-1	-1
4	8	13	34	28	NACHRICHT	GEBURTSTAG		0		-1	-1
4	8	13	35	19	INSEL	URLAUBER	TOURISMUS	0		3718	6238
4	8	13	36	23	STREIK	KONFLIKT	VERSAMMLUN	0		181245999999996	20001
4	8	13	37	37	FLAMME	LEUCHTE	EHRGEIZ	0		968000000007451	17614
4	8	13	38	22	WIEDERHERSTELLUNG	VERSCHLECHTERUNG	RESTAURATION	0		850630000000075	11867
4	8	13	39	38	SUBMISSION	ERNIEDRIGUNG	UNTERWERFUNG	0		503269999999925	10118
4	8	13	40	26	KUNSTWERK	AUFMACHUNG	BILD	0		349759999999963	4516
								58
