## Supplementary material for "Vast amounts of encoded items nullify but do not reverse the effect of sleep on declarative memory": Dataset: PAL_10_1_2.xlsx

### Sheet: Tabelle1
VP_Nr	Block	VersioN	counter	pair_code	cue	correct_answer	answer		accuracy	reactiontime1	reactiontime2
10	1	8	1	31	VERWALTUNG	GENEHMIGUNG		0		-1	-1
10	1	8	2	3	GABEL	SOSSE	SUPPE	0		7140.4	10784
10	1	8	3	23	ÄRA	ZEITALTER	ZEITALTER	1		3951.8	10863
10	1	8	4	27	ERFAHRUNG	UNWISSENHEIT		0		-1	-1
10	1	8	5	36	LEERE	DUMPFHEIT	STILLE	0		10669.9	13581
10	1	8	6	39	RÄUBER	DIEBSTAHL	DIEBSTAHL	1		3669.7	8520
10	1	8	7	6	DICHTER	ZITAT	ROMANTIK	0		9279.7	13066
10	1	8	8	8	FAMILIE	MUTTER	MUTTER	1		2340.7	4804
10	1	8	9	30	STRAND	VERGNÜGEN	MEER	0		511189999999999	9440
10	1	8	10	33	GETRÄNK	SCHAUM		0		-1	-1
10	1	8	11	7	FENSTER	BEWOHNER	WOHNUNG	0		13493.9	19173
10	1	8	12	10	IRRTUM	MISSVERSTÄNDNIS		0		-1	-1
10	1	8	13	29	SÄUGLING	WIEGE	BABY	0		461389999999999	7548
10	1	8	14	22	BEGINN	FOLGE	ANFANG	0		423270000000001	7400
10	1	8	15	28	SCHATTEN	EXISTENZ	E	0		19884.8	20001
10	1	8	16	37	FISCHER	MEER	ECKE	0		501899999999994	4382
10	1	8	17	38	PFEFFER	BUTTER		0		-1	-1
10	1	8	18	34	ENTSPANNUNG	BEDROHUNG		0		-1	-1
10	1	8	19	2	GELEGENHEIT	LIEBSCHAFT	AUGENBLICK	0		7423	11608
10	1	8	20	4	TRANSPORT	LAGER	IMPORT	0		974970000000001	13258
10	1	8	21	25	STIMMUNG	ATMOSPHÄRE	AMB	0		19471.2	20009
10	1	8	22	26	ADMIRAL	WAFFENRUHE	BEFEHL	0		212200000000012	12579
10	1	8	23	24	SOZIALIST	PAROLE	NAZI	0		906270000000001	15383
10	1	8	24	20	FLEISCH	RAUBTIER		0		-1	-1
10	1	8	25	14	LÜGE	WAHRHEIT		0		-1	-1
10	1	8	26	18	BLASE	BAUCH	BAUCH	1		701990000000002	11428
10	1	8	27	35	LEICHTIGKEIT	SCHWERKRAFT		0		-1	-1
10	1	8	28	19	LERCHE	FRÖHLICHKEIT	TANNE	0		13245.9	15544
10	1	8	29	16	PERSON	SCHADEN		0		-1	-1
10	1	8	30	40	GESTALTUNG	LANDSCHAFT		0		-1	-1
10	1	8	31	12	ABFALL	SCHMUTZ		0		-1	-1
10	1	8	32	21	ERMÜDUNG	KREISLAUF		0		-1	-1
10	1	8	33	11	REIZ	REAKTION	KÖRPER	0		14424.9	19889
10	1	8	34	17	THEMA	INTERESSE		0		-1	-1
10	1	8	35	9	BEMÜHUNGEN	ANSTRENGUNG		0		-1	-1
10	1	8	36	5	JUNGFRAU	SCHLEIER		0		-1	-1
10	1	8	37	13	BÜSTENHALTER	BUSEN	BUSEN	1		2116	4845
10	1	8	38	15	PLAKAT	HAMMER	WERBUNG	0		903969999999995	13636
10	1	8	39	32	MÜNDIGKEIT	ABHÄNGIGKEIT	UNTERHALT	0		13863.8	17744
10	1	8	40	1	WOHNUNG	HEIM	FENSTER	0		991980000000005	13592
10	2	9	1	29	RHEUMATISMUS	IMMUNITÄT	GELENK	0		15400.8	18313
10	2	9	2	27	STRICK	SCHLINGE	SCHLAUFE	0		10599.8	18368
10	2	9	3	17	SONATE	KLAVIER		0		-1	-1
10	2	9	4	19	VERBRENNUNG	PROZESSION	SCHMERZ	0		10430	13582
10	2	9	5	15	BÜCHEREI	VERLEIH	BIBLIOTHEK	0		775389999999991	14839
10	2	9	6	24	GANGSTER	VERBRECHEN		0		-1	-1
10	2	9	7	34	REGEL	KOMBINATION		0		-1	-1
10	2	9	8	6	BÜRGSCHAFT	VOLLMACHT	VOLLMACHT	1		3253	6493
10	2	9	9	5	KAMERAD	OPFER	SOLDAT	0		8736	12760
10	2	9	10	4	TÜR	SCHRANK	HAUS	0		11880	13416
10	2	9	11	14	VERANSTALTUNG	ÖFFENTLICHKEIT		0		-1	-1
10	2	9	12	3	GITTER	BESCHRÄNKUNG	GEFÄNGNIS	0		115411000000001	15189
10	2	9	13	12	HALLE	TURNIER	SPORT	0		965489999999991	14319
10	2	9	14	2	GEDULD	KONTROLLE	RUHE	0		7849.5	9919
10	2	9	15	21	ORIENTIERUNG	AUSGANG		0		-1	-1
10	2	9	16	8	ANHÄNGER	MEISTER		0		-1	-1
10	2	9	17	7	SPRÜHREGEN	FLUSS	SCHIRM	0		11134.7	13933
10	2	9	18	36	VERZIERUNG	PALAST		0		-1	-1
10	2	9	19	13	SARG	GRAB	LEICHE	0		846489999999991	11329
10	2	9	20	38	SEILTÄNZER	SCHWERPUNKT	AKROBAT	0		111188999999999	14503
10	2	9	21	35	AUFPRALL	FALL		0		-1	-1
10	2	9	22	39	ABRECHNUNG	BANKIER	BERECHNUNG	0		8143	12711
10	2	9	23	30	ZUGEHÖRIGKEIT	GENERATION		0		-1	-1
10	2	9	24	11	GESCHOSS	PFEIL	PFEIL	1		5967	17619
10	2	9	25	25	FINDIGKEIT	EINFALL	ERFINDUNG	0		120351000000001	19419
10	2	9	26	10	VORTRAG	REDNER	REDE	0		352060000000009	5691
10	2	9	27	18	WELLE	FLUT	WASSER	0		328169999999995	5389
10	2	9	28	23	TOTSCHLAG	BRUTALITÄT		0		-1	-1
10	2	9	29	1	INSTANZ	GESETZGEBUNG	GERICHT	0		751889999999991	10271
10	2	9	30	37	STUDIUM	WIRTSCHAFT	STUDE	0		189108999999999	20008
10	2	9	31	22	TAKT	HARFE		0		219699999999953	10878
10	2	9	32	26	DUFT	GERUCH		0		-1	-1
10	2	9	33	16	KRANKHEIT	SYMPTOM	DIAGNOSE	0		278089999999991	10879
10	2	9	34	40	GESCHENK	UNDANK	GEBURTSTAG	0		731089999999991	12823
10	2	9	35	20	KUMMER	TRAURIGKEIT		0		-1	-1
10	2	9	36	31	ANREGUNG	BEISPIEL		0		-1	-1
10	2	9	37	32	GLETSCHER	POL	SCHNEE	0		5011	9751
10	2	9	38	28	GEMÜT	HEITERKEIT		0		-1	-1
10	2	9	39	33	ÄHNLICHKEIT	WIEDERHOLUNG	GLEICHHEIT	0		795089999999991	11999
10	2	9	40	9	KOCHTOPF	BÜGELEISEN		0		-1	-1
10	3	10	1	37	NEUROSE	PSYCHOLOGIE	PSYCHOLOGIE	1		7451	18293
10	3	10	2	34	VERDROSSENHEIT	RESIGNATION		0		-1	-1
10	3	10	3	18	FASCHIST	IDEOLOGIE	NAZI	0		442479999999981	10159
10	3	10	4	35	VERLAUF	ENDUNG		0		-1	-1
10	3	10	5	8	UMARMUNG	INTEGRATION		0		-1	-1
10	3	10	6	28	ANKÜNDIGUNG	EXAMEN	DURCHFÜHRUNG	0		9442.5	15950
10	3	10	7	12	ZENTIMETER	METER	METER	1		194120000000019	4499
10	3	10	8	21	ELITE	VERMÖGEN		0		-1	-1
10	3	10	9	9	VOLK	GEMEINDE	GEMEINDE	1		948860000000009	13937
10	3	10	10	36	GESCHLECHT	MANN	MANN	1		364489999999991	6247
10	3	10	11	19	DROGE	VERHEIMLICHUNG	POLIZEI	0		10367	13655
10	3	10	12	14	ZUSAMMENHANG	VORZEICHEN	GEMEINSAMKEIT	0		119272999999998	16871
10	3	10	13	16	STRICH	SKIZZE	LINIE	0		5679	9705
10	3	10	14	39	ERMORDUNG	GESTÄNDNIS		0		-1	-1
10	3	10	15	7	LOYALITÄT	BRUDER		0		-1	-1
10	3	10	16	3	LINIE	BUS	STRICH	0		11733	13989
10	3	10	17	6	ABSCHLUSS	PROJEKT	EXAMEN	0		633079999999981	9319
10	3	10	18	24	MAKEL	SELBSTBEWUSSTSEIN		0		-1	-1
10	3	10	19	40	PEITSCHE	MISSHANDLUNG	SCHMERZ	0		432720000000019	9487
10	3	10	20	20	SPIRALE	FRUCHTBARKEIT	FRA	0		19151	20001
10	3	10	21	31	SAMT	STOFF	STOFF	1		93	7477
10	3	10	22	23	SCHNORCHEL	ATLANTIK	FISCH	0		9015	12023
10	3	10	23	29	ZUSPITZUNG	PUNKT	EREIGNIS	0		711920000000019	12023
10	3	10	24	30	PASSION	ORGASMUS	ORGASMUS	1		276720000000019	7119
10	3	10	25	27	MONSTER	MUT	ANGST	0		125146000000001	14223
10	3	10	26	2	KAMERADSCHAFT	PARTNER	FREUNDSCHAFT	0		7150.5	11247
10	3	10	27	15	PATIENT	THERAPIE	KRANKENHAUS	0		977279999999981	13823
10	3	10	28	4	FAHRT	AUTOBAHN	BUS	0		429710000000009	6175
10	3	10	29	13	GENAUIGKEIT	AUFMERKSAMKEIT	WAHRHEIT	0		794960000000009	13111
10	3	10	30	22	LIEGE	VERANDA		0		-1	-1
10	3	10	31	17	KÄFER	RUINE		0		-1	-1
10	3	10	32	11	DIREKTOR	GESCHÄFT		0		-1	-1
10	3	10	33	32	SCHIFFBRUCH	UNGLÜCKSFALL		0		-1	-1
10	3	10	34	33	OPERATION	KOMA	DIAGNOSE	0		799920000000019	11143
10	3	10	35	25	PARADIES	MENSCH	GARTEN	0		832089999999991	12263
10	3	10	36	38	REDAKTEUR	KORRESPONDENZ		0		-1	-1
10	3	10	37	10	MAGEN	RESTAURANT	BLASE	0		12394	15121
10	3	10	38	26	POLITIKER	ZUVERSICHT		0		-1	-1
10	3	10	39	1	PROGNOSE	GEWISSHEIT	ERWARTUNG	0		776589999999991	10983
10	3	10	40	5	ANZUG	BÖRSE		0		-1	-1
10	4	11	1	25	PHILOSOPHIE	SINN	DICHTER	0		572829999999981	9465
10	4	11	2	4	MEDAILLE	WETTBEWERB	ERFOLG	0		125647999999998	15694
10	4	11	3	24	AUSSCHAU	GIPFEL		0		-1	-1
10	4	11	4	2	UNTAUGLICHKEIT	FAHRER		0		-1	-1
10	4	11	5	17	HANDSCHRIFT	BUCHSTABE	STIFT	0		807120000000019	10844
10	4	11	6	23	KATEGORIE	GÜLTIGKEIT	EINTEILUNG	0		662629999999981	10314
10	4	11	7	29	BUDE	KÜHLSCHRANK	KÜHLSCHRANK	1		747929999999981	16335
10	4	11	8	15	ATTRAKTION	WELTWUNDER	KÜNSTLER	0		150232000000002	18551
10	4	11	9	13	FEHLTRITT	VERANTWORTUNG		0		-1	-1
10	4	11	10	20	VATERUNSER	RELIGION	RELIGION	1		914939999999991	14951
10	4	11	11	37	HIRTE	SCHAF	SCHAF	1		730579999999981	15407
10	4	11	12	11	SCHEIDUNG	INSTABILITÄT	TRENNUNG	0		117182000000002	16263
10	4	11	13	27	DOLCH	STICH	STICH	1		215120000000019	5751
10	4	11	14	18	TREIBSTOFF	KILOMETER		0		-1	-1
10	4	11	15	6	AMATEUR	HOBBY		0		-1	-1
10	4	11	16	28	VERSEUCHUNG	RATTE		0		-1	-1
10	4	11	17	33	STURZ	REGIERUNG	AUFPRALL	0		477520000000019	9015
10	4	11	18	35	BEHANDLUNG	MANDEL		0		-1	-1
10	4	11	19	30	STRATEGIE	NÄHERUNG		0		-1	-1
10	4	11	20	40	WIND	ELEMENT	LUFT	0		164903999999999	18860
10	4	11	21	10	ZULASSUNG	NACHWEIS		0		-1	-1
10	4	11	22	8	REKORD	ARBEITSLOSIGKEIT		0		-1	-1
10	4	11	23	34	SYMBOL	WAPPEN	GESTE	0		117553999999999	19949
10	4	11	24	31	KOPPEL	STIER	KUH	0		297629999999981	6959
10	4	11	25	39	GEWINNUNG	WERBER		0		-1	-1
10	4	11	26	19	BEGNADIGUNG	DROHUNG		0		-1	-1
10	4	11	27	3	COMPUTER	ZEITVERTREIB		0		-1	-1
10	4	11	28	9	WAHL	GREMIUM		0		-1	-1
10	4	11	29	32	KRAMPF	BEIN	MUSKEL	0		804529999999981	12119
10	4	11	30	16	TRAKTOR	LENKSTANGE	MASCHINE	0		5619.5	9061
10	4	11	31	36	WALZER	GALA		0		-1	-1
10	4	11	32	22	KARTE	HINDERNIS	GROSSSTADT	0		567939999999991	12263
10	4	11	33	21	GANS	ENTE	ENTE	1		103193999999999	16259
10	4	11	34	14	LEISTUNG	PROVISION		0		-1	-1
10	4	11	35	38	WEG	WILLE		0		-1	-1
10	4	11	36	1	SCHALTER	FLUGHAFEN		0		-1	-1
10	4	11	37	12	ATOM	MOLEKÜL	MOLEKÜL	1		543829999999981	9943
10	4	11	38	7	BODEN	FUND		0		-1	-1
10	4	11	39	5	INSTITUTION	ABTEILUNG	VERWALTUNG	0		136794000000004	17631
10	4	11	40	26	HAND	GESTE		0		-1	-1
10	5	12	1	31	REICH	PROFIT	KÖNIG	0		578929999999981	8944
10	5	12	2	8	KARTELL	KONSENS	VERSAMMLUNG	0		648029999999981	10484
10	5	12	3	14	SCHLAFWANDELN	UNWIRKLICHKEIT		0		-1	-1
10	5	12	4	10	ZAUBERKÜNSTLER	TRICK	ARTIST	0		827729999999981	16445
10	5	12	5	39	ORDNUNG	ZUCHT		0		-1	-1
10	5	12	6	7	HIRN	STUDIE		0		-1	-1
10	5	12	7	18	PARTY	THEKE	FEIER	0		3839.5	7084
10	5	12	8	37	INVESTITION	KONZERN	GELD	0		10522.5	12562
10	5	12	9	19	BAHNSTEIG	ANPASSUNG	ZUG	0		117352999999998	13367
10	5	12	10	3	BEIFALL	APPLAUS	APPLAUS	1		506190000000037	12359
10	5	12	11	22	PARTEI	ABSTIMMUNG	POLITIK	0		7431.5	10103
10	5	12	12	12	HÖLLE	MYTHOS	TEUFEL	0		257529999999981	7975
10	5	12	13	21	LIKÖR	SEKT	SIRUP	0		7031.5	11383
10	5	12	14	2	GENIE	MATHEMATIK	MATHEMATIK	1		297670000000019	9255
10	5	12	15	34	BLEI	STAHL	ELEMENT	0		7783.5	11687
10	5	12	16	25	BESTATTUNG	SELBSTMORD		0		116472999999998	15007
10	5	12	17	35	NOTLAGE	DILEMMA		0		-1	-1
10	5	12	18	30	DORF	ISOLATION	GEFANGE	0		180122999999998	20001
10	5	12	19	33	ERÖFFNUNG	GRÜNDUNG		0		397999999998137	10506
10	5	12	20	32	KOORDINATION	HANDHABUNG	ORGANISATION	0		530329999999981	10511
10	5	12	21	11	PROGRAMM	KINO		0		-1	-1
10	5	12	22	16	FREUNDIN	ZÄRTLICHKEIT	LIEBE	0		5967.5	10623
10	5	12	23	20	HORN	WARNUNG	NOTRUF	0		816679999999981	12975
10	5	12	24	36	EINSPARUNG	RECHNUNG		0		-1	-1
10	5	12	25	38	ABEND	MORGEN	MORGEN	1		9601	13039
10	5	12	26	15	VERHAFTUNG	KLINGE		0		-1	-1
10	5	12	27	26	EVOLUTION	ERWEITERUNG	ENTWICKLUNG	0		3570.5	9229
10	5	12	28	23	JUGEND	SCHWIMMBAD		0		-1	-1
10	5	12	29	1	EMPFINDUNG	GELASSENHEIT	GEFÜHL	0		288729999999981	7455
10	5	12	30	40	KERZE	DOCHT	SCHEIN	0		12375.5	14247
10	5	12	31	29	MOTOR	INDUSTRIALISIERUNG	SCHIFF	0		134385999999996	15191
10	5	12	32	27	BEEINFLUSSUNG	VERMARKTUNG		0		-1	-1
10	5	12	33	24	ALARM	ÜBUNG	SIRENE	0		987029999999981	18958
10	5	12	34	17	BEGRÜNDER	PRÄSIDENT	ENTWICKLER	0		144314000000004	18079
10	5	12	35	13	STAAT	UNTERSTÜTZUNG		0		-1	-1
10	5	12	36	4	KLOSTER	EINSCHRÄNKUNG	BIER	0		100000999999996	11581
10	5	12	37	6	SCHLACHTUNG	SCHWEIN	SCHWEIN	1		202079999999981	6639
10	5	12	38	9	ADER	GESTEIN	GESTEIN	1		10983.5	15903
10	5	12	39	5	BINDUNG	BABY		0		-1	-1
10	5	12	40	28	UNSTERBLICHKEIT	AUFERSTEHUNG		0		-1	-1
10	6	13	1	32	KLEIDERSCHRANK	HANDSCHUH		0		-1	-1
10	6	13	2	4	SPRECHER	AUFRUF	REDNER	0		7383.5	12095
10	6	13	3	20	ZAHL	PHYSIK		0		-1	-1
10	6	13	4	38	SUBMISSION	ERNIEDRIGUNG		0		-1	-1
10	6	13	5	27	SUBSTANZ	SEELE		0		-1	-1
10	6	13	6	15	VERBRÜDERUNG	ENTSCHULDIGUNG	ZUSAMMENARBEIT	0		8758.5	15689
10	6	13	7	2	PARK	VEGETATION		0		-1	-1
10	6	13	8	6	BEGEISTERUNG	GEFÜHL	FREUDE	0		257559999999963	5039
10	6	13	9	26	KUNSTWERK	AUFMACHUNG	MUSEUM	0		809559999999963	10959
10	6	13	10	12	TRAINER	STIL	SPORT	0		5930.5	7970
10	6	13	11	3	OZEAN	KRABBE	ATLANTIK	0		10959.5	14672
10	6	13	12	30	HASS	GEFECHT	NEID	0		691059999999963	10319
10	6	13	13	39	FREILASSUNG	AUFENTHALT		0		-1	-1
10	6	13	14	29	KONJUNKTUR	DIAGNOSE		0		-1	-1
10	6	13	15	16	TRAINING	PULS		0		-1	-1
10	6	13	16	33	SENDER	NOTIZ	ANTENNE	0		11855.5	13895
10	6	13	17	40	REGENSCHIRM	BEDARF		0		-1	-1
10	6	13	18	36	KLEINIGKEIT	WAAGE		0		-1	-1
10	6	13	19	13	ZAHLUNG	QUITTUNG	RECHNUNG	0		4783.5	13380
10	6	13	20	8	BEWUNDERUNG	SCHÖNHEIT		0		-1	-1
10	6	13	21	34	FRAU	BLUSE		0		-1	-1
10	6	13	22	10	MILCH	KÄSE		0		-1	-1
10	6	13	23	17	WAFFE	KRIEG	REVOLWER	0		627170000000019	17207
10	6	13	24	5	AUFTAKT	SPIEL	START	0		560329999999981	8218
10	6	13	25	18	BEWERTUNG	KELLNERIN		0		-1	-1
10	6	13	26	24	ENTSCHLOSSENHEIT	DURCHSETZUNG	ZIELSTREBIG	0		7031.5	12738
10	6	13	27	25	GERICHTSHOF	UNWAHRHEIT		0		-1	-1
10	6	13	28	11	DOKUMENT	BESCHEINIGUNG		0		-1	-1
10	6	13	29	1	WAHNSINN	ANSTALT	IRRTUM	0		6312.5	8536
10	6	13	30	21	REVOLUTION	WIDERSTAND	ENTWICKLUNG	0		4519.5	15263
10	6	13	31	9	STALL	KUH	KUH	1		5111.5	10175
10	6	13	32	22	WIEDERHERSTELLUNG	VERSCHLECHTERUNG		0		-1	-1
10	6	13	33	35	ZUCKER	SPEISE		0		-1	-1
10	6	13	34	23	STREIK	KONFLIKT		0		-1	-1
10	6	13	35	14	MUSIK	OPER	OBOJE	0		3407.5	20006
10	6	13	36	28	NACHRICHT	GEBURTSTAG		0		-1	-1
10	6	13	37	31	TEICH	ÜBERSCHWEMMUNG	GARTEN	0		650770000000019	9184
10	6	13	38	7	KRANZ	NEST		0		-1	-1
10	6	13	39	37	FLAMME	LEUCHTE		0		-1	-1
10	6	13	40	19	INSEL	URLAUBER		0		-1	-1
10	7	14	1	11	PRÄDIKAT	PRIMA	PRIMA	1		864059999999963	14816
10	7	14	2	18	KONFRONTATION	RACHE	BEGEGNUNG	0		555759999999963	9346
10	7	14	3	21	UNABHÄNGIGKEIT	SELBSTBESTIMMUNG		0		-1	-1
10	7	14	4	15	LAMM	MITTAGESSEN	KALB	0		170377999999998	19830
10	7	14	5	1	GEMEINSCHAFT	ZUSAMMENARBEIT		0		-1	-1
10	7	14	6	33	KNOBLAUCH	VAMPIR	ZWIEBEL	0		745559999999963	11807
10	7	14	7	13	URLAUB	AUSFALL	FAMILIE	0		747979999999981	11999
10	7	14	8	27	HINDERUNG	SIEGEL		0		-1	-1
10	7	14	9	24	VATER	VORBILD		0		-1	-1
10	7	14	10	26	RASSE	NATIONALIST	NATIONALSOZIALIST	0		986179999999981	20001
10	7	14	11	19	MINIMUM	NOTWENDIGKEIT		0		-1	-1
10	7	14	12	4	INFLATION	ENTWERTUNG		0		-1	-1
10	7	14	13	2	SOLO	MUSIKINSTRUMENT	GESANG	0		836659999999963	12356
10	7	14	14	31	TOD	NOTWEHR		0		-1	-1
10	7	14	15	38	ZELT	ZIRKUS	LAGER	0		247959999999963	5959
10	7	14	16	20	ERKLÄRUNG	WISSENSCHAFT		0		-1	-1
10	7	14	17	12	UNHEIL	ALPTRAUM		0		-1	-1
10	7	14	18	34	NACHBARSCHAFT	HECKE		0		-1	-1
10	7	14	19	14	WANGE	CHRIST	HAUT	0		519959999999963	6999
10	7	14	20	28	SCHLÄGER	KRIMINALITÄT		0		-1	-1
10	7	14	21	30	DIAKONIE	VERSORGUNG		0		-1	-1
10	7	14	22	22	AUTOR	ERFINDUNG		0		-1	-1
10	7	14	23	36	SÄUFER	WIRT		0		-1	-1
10	7	14	24	35	LIST	NAZI		0		-1	-1
10	7	14	25	9	INTENSIVSTATION	KRANKENHAUS		0		-1	-1
10	7	14	26	40	LEBER	ORGAN	ORGAN	1		485579999999981	8664
10	7	14	27	8	EXPERIMENT	UNTERSUCHUNG		0		-1	-1
10	7	14	28	37	PARLAMENT	KANZLER	ENTSCHEIDUNG	0		832759999999963	12967
10	7	14	29	39	GESELLSCHAFT	EINHEIT	GEMEINDE	0		5015.5	7858
10	7	14	30	29	FAUST	GEWALT	SCHLAG	0		740479999999981	9916
10	7	14	31	3	IDIOT	UNSINN		0		-1	-1
10	7	14	32	32	SCHLUSSFOLGERUNG	KONSEQUENZ	REGEBNIS	0		104562999999998	17038
10	7	14	33	10	SCHMUGGEL	IMPORT	IMPORT	1		120875999999996	14636
10	7	14	34	23	FLÜCHTLING	ASYL		0		-1	-1
10	7	14	35	7	VORBEREITUNG	VERÖFFENTLICHUNG		0		-1	-1
10	7	14	36	17	TECHNOLOGIE	GEHIRNWÄSCHE		0		-1	-1
10	7	14	37	25	FRIEDEN	ALLIANZ		0		-1	-1
10	7	14	38	16	FREUNDSCHAFT	GEFÄHRTE	GEMEINSCHAFT	0		711509999999963	15543
10	7	14	39	6	LIMIT	MAXIMUM		0		-1	-1
10	7	14	40	5	GANG	TOR		0		-1	-1
10	8	15	1	12	TECHNIKER	INGENIEUR		0		-1	-1
10	8	15	2	26	POLIZEI	EINSATZ		0		-1	-1
10	8	15	3	20	REGENBOGEN	FARBE	LICHT	0		923190000000037	11051
10	8	15	4	18	ERNÄHRUNG	EIWEIß		0		-1	-1
10	8	15	5	25	DRECK	VERUNREINIGUNG	STAUB	0		356409999999963	6289
10	8	15	6	10	ZOO	BÄR	BÄR	1		5750	8902
10	8	15	7	30	ERDBALL	WELTKARTE	PLANET	0		4448	9757
10	8	15	8	24	AKTEUR	DRAMATIK	SCHAUSPIELER	0		5170	10810
10	8	15	9	29	INTERVENTION	STREIT		0		-1	-1
10	8	15	10	35	GOTT	VEREHRUNG		0		-1	-1
10	8	15	11	17	KOOPERATION	MITHILFE	ZUSAMMENARBEIT	0		801840000000037	14456
10	8	15	12	23	OPPOSITION	VERWEIGERUNG	GEGENÜBERSTELLUNG	0		859090000000037	16855
10	8	15	13	37	BEFRAGUNG	MEHRHEIT		0		-1	-1
10	8	15	14	5	STÜTZE	BEGLEITER		0		-1	-1
10	8	15	15	1	PYRAMIDE	ARCHITEKTUR	ÄGYPTEN	0		579569999999925	9848
10	8	15	16	13	WANDEL	ZWISCHENZEIT	ZEIT	0		250009999999963	5088
10	8	15	17	21	AUSEINANDERSETZUNG	ÜBERLEGUNG	STREIT	0		512809999999963	8919
10	8	15	18	36	INFORMATIK	PROGRAMMIERUNG		0		-1	-1
10	8	15	19	11	SCHÄTZUNG	SPEKULATION		0		-1	-1
10	8	15	20	6	MANDANT	RECHT	GERICHT	0		11664	15312
10	8	15	21	8	GELIEBTE	GEHEIMNIS		0		-1	-1
10	8	15	22	27	KUNST	ARTIST	SAAL	0		503980000000075	6936
10	8	15	23	31	ERMITTLUNG	SCHULD		0		-1	-1
10	8	15	24	19	ARBEITER	EINKOMMEN	GEWERKSCHAFT	0		500330000000075	10905
10	8	15	25	33	TAGEBUCH	BIOGRAPHIE		0		-1	-1
10	8	15	26	2	UNTERSCHRIFT	FORMULAR	FORMULAR	1		3161	10593
10	8	15	27	16	SONNE	GRAD	GRILLEN	0		963909999999963	12072
10	8	15	28	39	DESSERT	HONIG	PUDDING	0		6536	10160
10	8	15	29	28	BILD	FOTO	FOTO	1		768780000000075	9704
10	8	15	30	7	DONNER	BLITZ	BLITZ	1		379919999999925	6575
10	8	15	31	32	FORMEL	BERECHNUNG	PHYSIK	0		740469999999925	10914
10	8	15	32	9	SUBKULTUR	UNTERGRUND		0		-1	-1
10	8	15	33	4	BRILLE	KRAWATTE		0		-1	-1
10	8	15	34	15	TRITT	SOHLE		0		-1	-1
10	8	15	35	34	PATRIOTISMUS	EXTREMISMUS	NATION	0		279080000000075	10223
10	8	15	36	3	VORSTAND	LEITER		0		-1	-1
10	8	15	37	22	STROH	WALDBRAND		0		737890000000037	9226
10	8	15	38	38	GEGNER	WAFFENSTILLSTAND		0		-1	-1
10	8	15	39	40	BEARBEITUNG	HONORAR		0		-1	-1
10	8	15	40	14	REGIME	ZERSCHLAGUNG		0		-1	-1
