## Supplementary material for "Vast amounts of encoded items nullify but do not reverse the effect of sleep on declarative memory": Dataset: PAL_10_1_3.xlsx

### Sheet: Tabelle1
VP_Nr	Block	VersioN	counter	pair_code	cue	correct_answer	answer		accuracy	reactiontime1	reactiontime2
10	1	8	1	33	GETRÄNK	SCHAUM	GLAS	0		11820.8	13597
10	1	8	2	17	THEMA	INTERESSE	GESCHICHTE	0		9110.6	12926
10	1	8	3	34	ENTSPANNUNG	BEDROHUNG		0		-1	-1
10	1	8	4	15	PLAKAT	HAMMER	WERBUNG	0		2381.2	5135
10	1	8	5	6	DICHTER	ZITAT	ROMANTIK	0		3543.7	6911
10	1	8	6	37	FISCHER	MEER		0		-1	-1
10	1	8	7	22	BEGINN	FOLGE	ANFANG	0		227060000000001	6270
10	1	8	8	23	ÄRA	ZEITALTER	ZEITALTER	1		167960000000001	5588
10	1	8	9	2	GELEGENHEIT	LIEBSCHAFT	DIEB	0		14783.6	16189
10	1	8	10	7	FENSTER	BEWOHNER	WOHNUNG	0		5300.8	7756
10	1	8	11	20	FLEISCH	RAUBTIER	FISCH	0		845560000000001	9922
10	1	8	12	9	BEMÜHUNGEN	ANSTRENGUNG		0		-1	-1
10	1	8	13	39	RÄUBER	DIEBSTAHL	DIEBSTAHL	1		231279999999999	8064
10	1	8	14	29	SÄUGLING	WIEGE	BABY	0		142360000000001	4905
10	1	8	15	38	PFEFFER	BUTTER	MILCH	0		595239999999999	9678
10	1	8	16	10	IRRTUM	MISSVERSTÄNDNIS	WAHNSINN	0		913579999999999	12231
10	1	8	17	4	TRANSPORT	LAGER	IMPORT	0		248310000000001	5663
10	1	8	18	18	BLASE	BAUCH	BAUCH	1		247979999999999	5864
10	1	8	19	24	SOZIALIST	PAROLE	NAZI	0		411329999999999	5662
10	1	8	20	40	GESTALTUNG	LANDSCHAFT		0		-1	-1
10	1	8	21	8	FAMILIE	MUTTER	MUTTER	1		378360000000001	6079
10	1	8	22	31	VERWALTUNG	GENEHMIGUNG	INSTITUTION	0		774379999999999	13685
10	1	8	23	36	LEERE	DUMPFHEIT	RUHE	0		470660000000001	6266
10	1	8	24	28	SCHATTEN	EXISTENZ	DUNKELHEIT	0		591310000000001	9403
10	1	8	25	5	JUNGFRAU	SCHLEIER		0		-1	-1
10	1	8	26	25	STIMMUNG	ATMOSPHÄRE	AMBIENTE	0		153229999999999	6960
10	1	8	27	35	LEICHTIGKEIT	SCHWERKRAFT		0		-1	-1
10	1	8	28	21	ERMÜDUNG	KREISLAUF		0		-1	-1
10	1	8	29	30	STRAND	VERGNÜGEN	MEER	0		177129999999999	6223
10	1	8	30	3	GABEL	SOSSE	SUPPE	0		154379999999999	3719
10	1	8	31	1	WOHNUNG	HEIM	FENSTER	0		370940000000002	7555
10	1	8	32	19	LERCHE	FRÖHLICHKEIT	TANNE	0		246990000000002	4771
10	1	8	33	11	REIZ	REAKTION	SIGNAL	0		357579999999999	6319
10	1	8	34	26	ADMIRAL	WAFFENRUHE		0		-1	-1
10	1	8	35	12	ABFALL	SCHMUTZ		0		-1	-1
10	1	8	36	27	ERFAHRUNG	UNWISSENHEIT		0		-1	-1
10	1	8	37	14	LÜGE	WAHRHEIT	IRRTUM	0		603820000000001	8691
10	1	8	38	16	PERSON	SCHADEN	MENSCH	0		532479999999999	7308
10	1	8	39	13	BÜSTENHALTER	BUSEN	BUSEN	1		177509999999998	3651
10	1	8	40	32	MÜNDIGKEIT	ABHÄNGIGKEIT	UNTERHALT	0		930070000000001	13940
10	2	9	1	40	GESCHENK	UNDANK	GEBURTSTAG	0		600980000000005	10034
10	2	9	2	1	INSTANZ	GESETZGEBUNG	GERICHT	0		539180000000005	7616
10	2	9	3	35	AUFPRALL	FALL	STURZ	0		535180000000005	9232
10	2	9	4	15	BÜCHEREI	VERLEIH	BIBLIOTHEK	0		165430000000005	7224
10	2	9	5	12	HALLE	TURNIER	SPORT	0		1559.5	5962
10	2	9	6	14	VERANSTALTUNG	ÖFFENTLICHKEIT		0		-1	-1
10	2	9	7	36	VERZIERUNG	PALAST	KUNST	0		314080000000005	8541
10	2	9	8	8	ANHÄNGER	MEISTER		0		-1	-1
10	2	9	9	38	SEILTÄNZER	SCHWERPUNKT	ARTIST	0		219230000000005	7879
10	2	9	10	25	FINDIGKEIT	EINFALL		0		-1	-1
10	2	9	11	29	RHEUMATISMUS	IMMUNITÄT	GELENK	0		373589999999991	9536
10	2	9	12	5	KAMERAD	OPFER	SOLDAT	0		260780000000005	5208
10	2	9	13	4	TÜR	SCHRANK	HAUS	0		473580000000005	6248
10	2	9	14	30	ZUGEHÖRIGKEIT	GENERATION		0		-1	-1
10	2	9	15	39	ABRECHNUNG	BANKIER	RECHNUNG	0		574160000000009	12585
10	2	9	16	23	TOTSCHLAG	BRUTALITÄT		0		-1	-1
10	2	9	17	22	TAKT	HARFE		0		-1	-1
10	2	9	18	9	KOCHTOPF	BÜGELEISEN		0		-1	-1
10	2	9	19	26	DUFT	GERUCH		0		-1	-1
10	2	9	20	37	STUDIUM	WIRTSCHAFT	KLAUSUR	0		574719999999995	10872
10	2	9	21	21	ORIENTIERUNG	AUSGANG		0		-1	-1
10	2	9	22	19	VERBRENNUNG	PROZESSION	SCHMERZ	0		4872	8232
10	2	9	23	28	GEMÜT	HEITERKEIT	ZUSTAND	0		3552	6584
10	2	9	24	13	SARG	GRAB	LEICHE	0		306730000000005	7672
10	2	9	25	10	VORTRAG	REDNER	REDE	0		350280000000005	4847
10	2	9	26	27	STRICK	SCHLINGE	SCHLAUFE	0		165589999999991	5544
10	2	9	27	6	BÜRGSCHAFT	VOLLMACHT	VOLLMACHT	1		795110000000009	12308
10	2	9	28	33	ÄHNLICHKEIT	WIEDERHOLUNG	GLEICHHEIT	0		3499	6723
10	2	9	29	32	GLETSCHER	POL	SCHNEE	0		2720	4824
10	2	9	30	7	SPRÜHREGEN	FLUSS		0		-1	-1
10	2	9	31	11	GESCHOSS	PFEIL	PFEIL	1		220780000000005	5304
10	2	9	32	31	ANREGUNG	BEISPIEL		0		-1	-1
10	2	9	33	16	KRANKHEIT	SYMPTOM	DIAGNOSE	0		1800	5328
10	2	9	34	24	GANGSTER	VERBRECHEN		0		-1	-1
10	2	9	35	17	SONATE	KLAVIER		0		-1	-1
10	2	9	36	18	WELLE	FLUT		0		-1	-1
10	2	9	37	34	REGEL	KOMBINATION		0		-1	-1
10	2	9	38	2	GEDULD	KONTROLLE		0		-1	-1
10	2	9	39	3	GITTER	BESCHRÄNKUNG	JUSTIZ	0		634280000000005	10135
10	2	9	40	20	KUMMER	TRAURIGKEIT	SORGE	0		2888	8354
10	3	10	1	10	MAGEN	RESTAURANT		0		-1	-1
10	3	10	2	23	SCHNORCHEL	ATLANTIK	FISCH	0		288810000000009	4784
10	3	10	3	31	SAMT	STOFF	STOFF	1		179989999999991	3980
10	3	10	4	24	MAKEL	SELBSTBEWUSSTSEIN	FEHLER	0		716129999999981	9459
10	3	10	5	14	ZUSAMMENHANG	VORZEICHEN		0		-1	-1
10	3	10	6	33	OPERATION	KOMA	KRANKENHAUS	0		714270000000019	11735
10	3	10	7	8	UMARMUNG	INTEGRATION		0		397189999999991	7572
10	3	10	8	21	ELITE	VERMÖGEN		0		-1	-1
10	3	10	9	18	FASCHIST	IDEOLOGIE	NAZI	0		234389999999991	4878
10	3	10	10	36	GESCHLECHT	MANN	MANN	1		172110000000009	4161
10	3	10	11	39	ERMORDUNG	GESTÄNDNIS	TOTSCHLAG	0		515839999999991	9232
10	3	10	12	34	VERDROSSENHEIT	RESIGNATION		0		-1	-1
10	3	10	13	6	ABSCHLUSS	PROJEKT	EXAMEN	0		786410000000009	10328
10	3	10	14	38	REDAKTEUR	KORRESPONDENZ	ZEITUNG	0		979479999999981	12471
10	3	10	15	15	PATIENT	THERAPIE	SYMPTOME	0		271989999999991	9424
10	3	10	16	11	DIREKTOR	GESCHÄFT		0		-1	-1
10	3	10	17	29	ZUSPITZUNG	PUNKT		0		-1	-1
10	3	10	18	5	ANZUG	BÖRSE	KRAVATTE	0		428010000000009	8120
10	3	10	19	40	PEITSCHE	MISSHANDLUNG	SCHMERZ	0		151189999999991	5584
10	3	10	20	12	ZENTIMETER	METER	METER	1		1530	3503
10	3	10	21	27	MONSTER	MUT	ANGST	0		4398	6528
10	3	10	22	16	STRICH	SKIZZE	LINIE	0		350410000000009	6136
10	3	10	23	1	PROGNOSE	GEWISSHEIT	VORAHNUNG	0		115268999999999	16095
10	3	10	24	4	FAHRT	AUTOBAHN	BUS	0		134410000000009	2720
10	3	10	25	25	PARADIES	MENSCH	GARTEN	0		285629999999981	5045
10	3	10	26	32	SCHIFFBRUCH	UNGLÜCKSFALL		0		-1	-1
10	3	10	27	35	VERLAUF	ENDUNG		0		-1	-1
10	3	10	28	9	VOLK	GEMEINDE	GEMEINDE	1		148689999999991	4903
10	3	10	29	3	LINIE	BUS	GERADE	0		309339999999991	7216
10	3	10	30	22	LIEGE	VERANDA		0		-1	-1
10	3	10	31	13	GENAUIGKEIT	AUFMERKSAMKEIT	DETAILE	0		305079999999981	6791
10	3	10	32	26	POLITIKER	ZUVERSICHT		0		-1	-1
10	3	10	33	19	DROGE	VERHEIMLICHUNG	RAUSCH	0		207220000000019	4449
10	3	10	34	28	ANKÜNDIGUNG	EXAMEN		0		-1	-1
10	3	10	35	37	NEUROSE	PSYCHOLOGIE	PSYCHOLOGIE	1		6287	11899
10	3	10	36	17	KÄFER	RUINE		0		-1	-1
10	3	10	37	30	PASSION	ORGASMUS	ORGASMUS	1		170410000000009	6936
10	3	10	38	20	SPIRALE	FRUCHTBARKEIT	FRAU	0		515229999999981	6551
10	3	10	39	2	KAMERADSCHAFT	PARTNER		0		-1	-1
10	3	10	40	7	LOYALITÄT	BRUDER		0		-1	-1
10	4	11	1	12	ATOM	MOLEKÜL	MOLEKÜL	1		196910000000009	5149
10	4	11	2	24	AUSSCHAU	GIPFEL		0		-1	-1
10	4	11	3	2	UNTAUGLICHKEIT	FAHRER		0		-1	-1
10	4	11	4	25	PHILOSOPHIE	SINN	GEDICHT	0		333029999999981	7026
10	4	11	5	14	LEISTUNG	PROVISION		0		-1	-1
10	4	11	6	27	DOLCH	STICH	STICH	1		364210000000009	6560
10	4	11	7	17	HANDSCHRIFT	BUCHSTABE	STIFT	0		520020000000019	7753
10	4	11	8	26	HAND	GESTE	BEIN	0		601529999999981	7745
10	4	11	9	16	TRAKTOR	LENKSTANGE		0		-1	-1
10	4	11	10	34	SYMBOL	WAPPEN	ZEICHEN	0		379110000000009	5871
10	4	11	11	13	FEHLTRITT	VERANTWORTUNG		0		-1	-1
10	4	11	12	39	GEWINNUNG	WERBER	ABBAU	0		338010000000009	7620
10	4	11	13	23	KATEGORIE	GÜLTIGKEIT		0		-1	-1
10	4	11	14	31	KOPPEL	STIER	KUH	0		303129999999981	4615
10	4	11	15	4	MEDAILLE	WETTBEWERB	ERFOLG	0		703129999999981	11409
10	4	11	16	32	KRAMPF	BEIN	MUSKEL	0		463829999999981	7600
10	4	11	17	36	WALZER	GALA	TANZ	0		1842	3286
10	4	11	18	40	WIND	ELEMENT	LUFT	0		350310000000009	8807
10	4	11	19	8	REKORD	ARBEITSLOSIGKEIT		0		-1	-1
10	4	11	20	20	VATERUNSER	RELIGION	RELIGION	1		280839999999991	6319
10	4	11	21	18	TREIBSTOFF	KILOMETER		0		-1	-1
10	4	11	22	9	WAHL	GREMIUM	ABSTIMMUNG	0		685529999999981	10463
10	4	11	23	30	STRATEGIE	NÄHERUNG		0		-1	-1
10	4	11	24	11	SCHEIDUNG	INSTABILITÄT	TRENNUNG	0		5086.5	8407
10	4	11	25	29	BUDE	KÜHLSCHRANK	KÜHLSCHRANK	1		237829999999981	7215
10	4	11	26	6	AMATEUR	HOBBY		0		-1	-1
10	4	11	27	33	STURZ	REGIERUNG		0		-1	-1
10	4	11	28	1	SCHALTER	FLUGHAFEN	HEBEL	0		4826	6811
10	4	11	29	38	WEG	WILLE	HEIM	0		7570.5	9111
10	4	11	30	5	INSTITUTION	ABTEILUNG	GEBÄUDE	0		9346.5	13071
10	4	11	31	3	COMPUTER	ZEITVERTREIB		0		-1	-1
10	4	11	32	19	BEGNADIGUNG	DROHUNG		0		-1	-1
10	4	11	33	28	VERSEUCHUNG	RATTE		0		-1	-1
10	4	11	34	22	KARTE	HINDERNIS	GROSSSTADT	0		263110000000009	8975
10	4	11	35	10	ZULASSUNG	NACHWEIS		0		-1	-1
10	4	11	36	21	GANS	ENTE	ENTE	1		434329999999981	6269
10	4	11	37	37	HIRTE	SCHAF	SCHAF	1		306979999999981	5369
10	4	11	38	7	BODEN	FUND		0		-1	-1
10	4	11	39	15	ATTRAKTION	WELTWUNDER		0		-1	-1
10	4	11	40	35	BEHANDLUNG	MANDEL	DIAGNOSE	0		279129999999981	6031
10	5	12	1	34	BLEI	STAHL	ELEMENT	0		382140000000037	6189
10	5	12	2	2	GENIE	MATHEMATIK	MATHEMATIK	1		198320000000019	7879
10	5	12	3	8	KARTELL	KONSENS		0		-1	-1
10	5	12	4	26	EVOLUTION	ERWEITERUNG	ENTWICKLUNG	0		297540000000037	7975
10	5	12	5	21	LIKÖR	SEKT	WASSER	0		102712000000002	12428
10	5	12	6	28	UNSTERBLICHKEIT	AUFERSTEHUNG	EWIGKEIT	0		323440000000037	7529
10	5	12	7	12	HÖLLE	MYTHOS	TEUFEL	0		193620000000019	4560
10	5	12	8	39	ORDNUNG	ZUCHT		0		-1	-1
10	5	12	9	5	BINDUNG	BABY	BAND	0		759920000000019	9655
10	5	12	10	17	BEGRÜNDER	PRÄSIDENT		0		-1	-1
10	5	12	11	22	PARTEI	ABSTIMMUNG	POLITIK	0		934129999999981	12279
10	5	12	12	29	MOTOR	INDUSTRIALISIERUNG	SCHIFF	0		260740000000037	4735
10	5	12	13	24	ALARM	ÜBUNG	NOTRUF	0		674320000000019	12871
10	5	12	14	15	VERHAFTUNG	KLINGE	POLIZEI	0		376740000000037	6876
10	5	12	15	32	KOORDINATION	HANDHABUNG	BEWEGUNG	0		437020000000019	8610
10	5	12	16	18	PARTY	THEKE	SPASS	0		371140000000037	6431
10	5	12	17	37	INVESTITION	KONZERN		0		-1	-1
10	5	12	18	4	KLOSTER	EINSCHRÄNKUNG	KIRCHE	0		110784000000004	13139
10	5	12	19	23	JUGEND	SCHWIMMBAD		0		-1	-1
10	5	12	20	10	ZAUBERKÜNSTLER	TRICK	ZAUBERER	0		231929999999981	5991
10	5	12	21	25	BESTATTUNG	SELBSTMORD	BEERDIGUNG	0		489529999999981	8379
10	5	12	22	38	ABEND	MORGEN	MORGEN	1		189229999999981	4116
10	5	12	23	27	BEEINFLUSSUNG	VERMARKTUNG		0		-1	-1
10	5	12	24	11	PROGRAMM	KINO		0		-1	-1
10	5	12	25	33	ERÖFFNUNG	GRÜNDUNG		0		-1	-1
10	5	12	26	3	BEIFALL	APPLAUS	APPLAUS	1		297540000000037	5869
10	5	12	27	6	SCHLACHTUNG	SCHWEIN	SCHWEIN	1		1459	4281
10	5	12	28	19	BAHNSTEIG	ANPASSUNG	ZUG	0		362329999999981	5799
10	5	12	29	36	EINSPARUNG	RECHNUNG		0		-1	-1
10	5	12	30	1	EMPFINDUNG	GELASSENHEIT	GEFÜHL	0		189529999999981	5089
10	5	12	31	16	FREUNDIN	ZÄRTLICHKEIT	LIEBE	0		319670000000019	4974
10	5	12	32	13	STAAT	UNTERSTÜTZUNG	NATION	0		371129999999981	6719
10	5	12	33	31	REICH	PROFIT	MACHT	0		395140000000037	5935
10	5	12	34	20	HORN	WARNUNG	ALARM	0		203929999999981	7007
10	5	12	35	14	SCHLAFWANDELN	UNWIRKLICHKEIT		0		-1	-1
10	5	12	36	35	NOTLAGE	DILEMMA		0		-1	-1
10	5	12	37	30	DORF	ISOLATION		0		-1	-1
10	5	12	38	40	KERZE	DOCHT		0		-1	-1
10	5	12	39	9	ADER	GESTEIN	GESTEIN	1		214940000000037	6933
10	5	12	40	7	HIRN	STUDIE	STAMM	0		837529999999981	9919
10	6	13	1	29	KONJUNKTUR	DIAGNOSE		0		-1	-1
10	6	13	2	1	WAHNSINN	ANSTALT	IRRTUM	0		363209999999963	5889
10	6	13	3	31	TEICH	ÜBERSCHWEMMUNG	WASSER	0		952990000000037	10769
10	6	13	4	27	SUBSTANZ	SEELE		0		-1	-1
10	6	13	5	25	GERICHTSHOF	UNWAHRHEIT	JUSTIZ	0		224740000000037	8356
10	6	13	6	17	WAFFE	KRIEG	REVOLVER	0		231190000000037	5989
10	6	13	7	19	INSEL	URLAUBER	STRAND	0		321240000000037	5989
10	6	13	8	20	ZAHL	PHYSIK	NUMMER	0		519270000000019	7166
10	6	13	9	23	STREIK	KONFLIKT		0		-1	-1
10	6	13	10	14	MUSIK	OPER	TON	0		368840000000037	5231
10	6	13	11	13	ZAHLUNG	QUITTUNG	GEHALT	0		639159999999963	8991
10	6	13	12	5	AUFTAKT	SPIEL	ANFANG	0		286340000000037	5615
10	6	13	13	28	NACHRICHT	GEBURTSTAG	JOURNALIST	0		459140000000037	8399
10	6	13	14	34	FRAU	BLUSE		0		-1	-1
10	6	13	15	10	MILCH	KÄSE	PFEFFER	0		751940000000037	10175
10	6	13	16	21	REVOLUTION	WIDERSTAND		0		-1	-1
10	6	13	17	35	ZUCKER	SPEISE		0		-1	-1
10	6	13	18	18	BEWERTUNG	KELLNERIN		0		-1	-1
10	6	13	19	16	TRAINING	PULS	SPORT	0		503120000000019	6815
10	6	13	20	15	VERBRÜDERUNG	ENTSCHULDIGUNG	GEMEINSCHAFT	0		710359999999963	12024
10	6	13	21	3	OZEAN	KRABBE	ATLANTIK	0		182240000000037	6014
10	6	13	22	9	STALL	KUH	KUH	1		200559999999963	4943
10	6	13	23	22	WIEDERHERSTELLUNG	VERSCHLECHTERUNG		0		-1	-1
10	6	13	24	24	ENTSCHLOSSENHEIT	DURCHSETZUNG	WILLE	0		546240000000037	7286
10	6	13	25	36	KLEINIGKEIT	WAAGE		0		-1	-1
10	6	13	26	30	HASS	GEFECHT	NEID	0		191140000000037	4279
10	6	13	27	6	BEGEISTERUNG	GEFÜHL		0		-1	-1
10	6	13	28	12	TRAINER	STIL		0		-1	-1
10	6	13	29	32	KLEIDERSCHRANK	HANDSCHUH		0		-1	-1
10	6	13	30	2	PARK	VEGETATION		0		-1	-1
10	6	13	31	38	SUBMISSION	ERNIEDRIGUNG		0		-1	-1
10	6	13	32	33	SENDER	NOTIZ	ANTENNE	0		360859999999963	6448
10	6	13	33	37	FLAMME	LEUCHTE	LICHT	0		433559999999963	6200
10	6	13	34	40	REGENSCHIRM	BEDARF	NÄSSE	0		613459999999963	8502
10	6	13	35	26	KUNSTWERK	AUFMACHUNG		0		-1	-1
10	6	13	36	11	DOKUMENT	BESCHEINIGUNG		0		-1	-1
10	6	13	37	8	BEWUNDERUNG	SCHÖNHEIT		0		-1	-1
10	6	13	38	7	KRANZ	NEST		0		-1	-1
10	6	13	39	39	FREILASSUNG	AUFENTHALT		0		-1	-1
10	6	13	40	4	SPRECHER	AUFRUF	REDNER	0		401840000000037	9130
10	7	14	1	2	SOLO	MUSIKINSTRUMENT	SÄNGER	0		5161.5	8787
10	7	14	2	27	HINDERUNG	SIEGEL		0		-1	-1
10	7	14	3	6	LIMIT	MAXIMUM		0		-1	-1
10	7	14	4	32	SCHLUSSFOLGERUNG	KONSEQUENZ	ERGEBNIS	0		403959999999963	8349
10	7	14	5	26	RASSE	NATIONALIST	NATIONALSOZIALIST	0		369329999999981	19462
10	7	14	6	20	ERKLÄRUNG	WISSENSCHAFT		0		-1	-1
10	7	14	7	11	PRÄDIKAT	PRIMA	PRIMA	1		200840000000037	4016
10	7	14	8	9	INTENSIVSTATION	KRANKENHAUS	KRANKENHAUS	1		445559999999963	8119
10	7	14	9	3	IDIOT	UNSINN		0		-1	-1
10	7	14	10	16	FREUNDSCHAFT	GEFÄHRTE		0		-1	-1
10	7	14	11	1	GEMEINSCHAFT	ZUSAMMENARBEIT	GEFÜGE	0		136995999999996	17279
10	7	14	12	39	GESELLSCHAFT	EINHEIT	VOLK	0		438359999999963	6490
10	7	14	13	34	NACHBARSCHAFT	HECKE		0		-1	-1
10	7	14	14	30	DIAKONIE	VERSORGUNG		0		-1	-1
10	7	14	15	23	FLÜCHTLING	ASYL	VERFOLGUNG	0		539959999999963	11199
10	7	14	16	40	LEBER	ORGAN	ORGAN	1		311859999999963	5559
10	7	14	17	37	PARLAMENT	KANZLER	POLITIK	0		6462	14791
10	7	14	18	31	TOD	NOTWEHR		0		-1	-1
10	7	14	19	19	MINIMUM	NOTWENDIGKEIT	MAXIMUM	0		246190000000037	5063
10	7	14	20	28	SCHLÄGER	KRIMINALITÄT		0		-1	-1
10	7	14	21	4	INFLATION	ENTWERTUNG		0		-1	-1
10	7	14	22	7	VORBEREITUNG	VERÖFFENTLICHUNG		0		-1	-1
10	7	14	23	17	TECHNOLOGIE	GEHIRNWÄSCHE		0		-1	-1
10	7	14	24	35	LIST	NAZI		0		-1	-1
10	7	14	25	12	UNHEIL	ALPTRAUM		0		-1	-1
10	7	14	26	18	KONFRONTATION	RACHE	GEGENÜBERSTELLUNG	0		752009999999963	15599
10	7	14	27	38	ZELT	ZIRKUS	FEST	0		102667000000002	11642
10	7	14	28	22	AUTOR	ERFINDUNG	BUCH	0		233970000000019	4776
10	7	14	29	24	VATER	VORBILD	SOHN	0		345459999999963	5639
10	7	14	30	15	LAMM	MITTAGESSEN	KALB	0		290259999999963	4966
10	7	14	31	14	WANGE	CHRIST	HAUT	0		219379999999981	6103
10	7	14	32	8	EXPERIMENT	UNTERSUCHUNG		0		-1	-1
10	7	14	33	10	SCHMUGGEL	IMPORT	IMPORT	1		248070000000019	5866
10	7	14	34	29	FAUST	GEWALT		0		-1	-1
10	7	14	35	21	UNABHÄNGIGKEIT	SELBSTBESTIMMUNG		0		-1	-1
10	7	14	36	36	SÄUFER	WIRT		0		-1	-1
10	7	14	37	33	KNOBLAUCH	VAMPIR	ZEHE	0		423970000000019	8479
10	7	14	38	25	FRIEDEN	ALLIANZ		0		-1	-1
10	7	14	39	5	GANG	TOR	KREUZ	0		440759999999963	6206
10	7	14	40	13	URLAUB	AUSFALL		0		-1	-1
10	8	15	1	22	STROH	WALDBRAND	FEUER	0		617619999999925	7743
10	8	15	2	25	DRECK	VERUNREINIGUNG	STAUB	0		236790000000037	4280
10	8	15	3	17	KOOPERATION	MITHILFE		0		-1	-1
10	8	15	4	11	SCHÄTZUNG	SPEKULATION		0		-1	-1
10	8	15	5	33	TAGEBUCH	BIOGRAPHIE	EINTRAG	0		529990000000037	7595
10	8	15	6	29	INTERVENTION	STREIT		0		-1	-1
10	8	15	7	7	DONNER	BLITZ	BLITZ	1		162109999999963	5348
10	8	15	8	10	ZOO	BÄR	BÄR	1		170369999999925	3712
10	8	15	9	13	WANDEL	ZWISCHENZEIT	ZEIT	0		357469999999925	5359
10	8	15	10	35	GOTT	VEREHRUNG		0		-1	-1
10	8	15	11	21	AUSEINANDERSETZUNG	ÜBERLEGUNG	STREIT	0		319869999999925	6102
10	8	15	12	12	TECHNIKER	INGENIEUR		0		-1	-1
10	8	15	13	16	SONNE	GRAD	PLANET	0		369569999999925	6631
10	8	15	14	20	REGENBOGEN	FARBE		0		-1	-1
10	8	15	15	32	FORMEL	BERECHNUNG	PHYSIK	0		198090000000037	5226
10	8	15	16	5	STÜTZE	BEGLEITER	SEULE	0		380790000000037	16000
10	8	15	17	1	PYRAMIDE	ARCHITEKTUR	ÄGYPTEN	0		274130000000075	6584
10	8	15	18	34	PATRIOTISMUS	EXTREMISMUS	NATION	0		397469999999925	9259
10	8	15	19	4	BRILLE	KRAWATTE		0		-1	-1
10	8	15	20	8	GELIEBTE	GEHEIMNIS	AFFÄRE	0		369569999999925	6326
10	8	15	21	40	BEARBEITUNG	HONORAR	VERÄNDERUNG	0		439269999999925	7753
10	8	15	22	30	ERDBALL	WELTKARTE	KUGEL	0		352769999999925	5519
10	8	15	23	28	BILD	FOTO	FOTO	1		231990000000037	4231
10	8	15	24	26	POLIZEI	EINSATZ	EINSATZ	1		378659999999963	6136
10	8	15	25	27	KUNST	ARTIST	KÜNSTLER	0		587169999999925	11759
10	8	15	26	14	REGIME	ZERSCHLAGUNG	OBERHAUPT	0		515990000000037	8928
10	8	15	27	37	BEFRAGUNG	MEHRHEIT		0		-1	-1
10	8	15	28	18	ERNÄHRUNG	EIWEIß	ESSEN	0		321569999999925	4303
10	8	15	29	31	ERMITTLUNG	SCHULD	BEOBACHTUNG	0		634369999999925	13164
10	8	15	30	39	DESSERT	HONIG	PUDDING	0		281069999999925	5394
10	8	15	31	15	TRITT	SOHLE		0		-1	-1
10	8	15	32	24	AKTEUR	DRAMATIK	SCHAUSPIELER	0		242490000000037	10313
10	8	15	33	36	INFORMATIK	PROGRAMMIERUNG	COMPUTER	0		406369999999925	7591
10	8	15	34	9	SUBKULTUR	UNTERGRUND	MINDERHEIT	0		2606	5994
10	8	15	35	2	UNTERSCHRIFT	FORMULAR	FORMULAR	1		2430.5	6620
10	8	15	36	23	OPPOSITION	VERWEIGERUNG		0		-1	-1
10	8	15	37	19	ARBEITER	EINKOMMEN		0		-1	-1
10	8	15	38	38	GEGNER	WAFFENSTILLSTAND	OPFER	0		391169999999925	5848
10	8	15	39	6	MANDANT	RECHT	ANWALT	0		189040000000037	4519
10	8	15	40	3	VORSTAND	LEITER		0		-1	-1
