## Supplementary material for "Vast amounts of encoded items nullify but do not reverse the effect of sleep on declarative memory": Dataset: PAL_10_2_2.xlsx

### Sheet: Tabelle1
VP_Nr	Block	VersioN	counter	pair_code	cue	correct_answer	answer		accuracy	reactiontime1	reactiontime2
10	1	16	1	4	UNRECHT	BENACHTEILIGUNG		0		-1	-1
10	1	16	2	27	ROUTE	HEIMWEG	HEIMWEG	1		3359.7	11479
10	1	16	3	25	CHARAKTER	OFFENHEIT		0		-1	-1
10	1	16	4	13	JOURNALIST	PRESSEFREIHEIT	ZEITUNG	0		5746.1	8303
10	1	16	5	3	SEE	WASSER	MEER	0		6190.7	7894
10	1	16	6	16	BIRKE	LAUB	TANNE	0		5697.7	7384
10	1	16	7	11	PHASE	STADIUM		0		-1	-1
10	1	16	8	28	BOOT	MATROSE		0		-1	-1
10	1	16	9	5	NATION	EINIGKEIT		0		-1	-1
10	1	16	10	29	GERICHT	VERHANDLUNG		0		-1	-1
10	1	16	11	6	BEVÖLKERUNG	MASSE	GEMEINDE	0		3047.7	7951
10	1	16	12	14	KOCH	OFEN		0		-1	-1
10	1	16	13	38	PRIESTER	KATHEDRALE	KIRCHE	0		5419.5	7283
10	1	16	14	18	ASSISTENT	PROFESSION		0		-1	-1
10	1	16	15	26	PUBLIKUM	ZUSCHAUER	ZUSCHAUER	1		653270000000001	9230
10	1	16	16	34	STUDENT	KLAUSUR	KLAUSUR	1		525370000000001	10341
10	1	16	17	1	BEHÖRDE	KÜNDIGUNG		0		-1	-1
10	1	16	18	8	BEFUGNIS	ERMÄCHTIGUNG	ERLAUBNIS	0		574520000000001	9663
10	1	16	19	2	GEFAHR	HAI		0		-1	-1
10	1	16	20	22	DIREKTION	BESCHLUSS		0		-1	-1
10	1	16	21	7	KOMMENTAR	PRESSE		0		-1	-1
10	1	16	22	12	KAPITALISMUS	KOMMUNISMUS		0		-1	-1
10	1	16	23	10	FLÄCHE	ZENTRUM		0		-1	-1
10	1	16	24	36	BOMBE	TERRORIST	KRIEG	0		3541	6365
10	1	16	25	35	FREUDE	LUST	LEID	0		219960000000001	3383
10	1	16	26	33	VERGÜTUNG	GELD	GEHALT	0		250360000000001	5019
10	1	16	27	23	BOSS	HEMD	HEMD	1		238010000000001	5229
10	1	16	28	15	VISUM	TOURISMUS	TOURISMUS	1		815420000000001	16279
10	1	16	29	19	AFFÄRE	PARTNERSCHAFT	GELIEBTE	0		480570000000001	7309
10	1	16	30	31	EXEKUTION	ERSCHIEßUNG	HINRICHTUNG	0		248760000000001	11551
10	1	16	31	30	AUSKUNFT	PROPAGANDA		0		-1	-1
10	1	16	32	21	RANG	HIERARCHIE		0		-1	-1
10	1	16	33	37	MÖRDER	SÜNDE	URTEIL	0		3027.5	5727
10	1	16	34	20	ANLAGE	RENDITE		0		-1	-1
10	1	16	35	40	VIRUS	ERREGER	BAKTERIUM	0		234370000000001	11623
10	1	16	36	17	JUSTIZ	GLAUBWÜRDIGKEIT	VOLLZUG	0		468770000000001	8095
10	1	16	37	39	FLIRT	ROMANTIK		0		-1	-1
10	1	16	38	24	MODE	HOSE		0		-1	-1
10	1	16	39	32	BAUER	FARM	MAIS	0		497579999999999	10935
10	1	16	40	9	SCHNITT	FILM		0		-1	-1
10	2	1	1	12	NUTZEN	KOSTEN		0		-1	-1
10	2	1	2	21	DEMOKRATIE	SYSTEM	EINIGKEIT	0		449569999999995	8047
10	2	1	3	1	PELZ	FUCHS	FUCHS	1		763610000000009	12303
10	2	1	4	35	FIGUR	BRETT		0		-1	-1
10	2	1	5	11	GEHIRN	BEWUSSTSEIN		0		-1	-1
10	2	1	6	31	NÄSSE	GEWITTER		0		-1	-1
10	2	1	7	28	URHEBER	KAUSALITÄT	ERFINDER	0		600319999999995	10789
10	2	1	8	34	EMPFEHLUNG	RAT		0		-1	-1
10	2	1	9	39	SCHAMGEFÜHL	KÖRPER		0		-1	-1
10	2	1	10	22	LÖSUNG	PROBLEM		0		-1	-1
10	2	1	11	32	EINGEBUNG	IDEE		0		-1	-1
10	2	1	12	37	ANEKDOTE	WITZ	WITZ	1		331189999999991	5871
10	2	1	13	23	SÄNGER	KÜNSTLER		0		-1	-1
10	2	1	14	16	VOGEL	KATZE		0		-1	-1
10	2	1	15	6	CHAOS	STRUKTUR		0		-1	-1
10	2	1	16	2	MASCHINE	APPARAT		0		-1	-1
10	2	1	17	29	MANGEL	VERZICHT		0		-1	-1
10	2	1	18	8	BARGELD	WERT	CASH	0		471089999999991	7839
10	2	1	19	33	RÜSTUNG	ANGRIFF		0		-1	-1
10	2	1	20	26	SKLAVE	KÖNIG	KÖNIG	1		224069999999995	6193
10	2	1	21	17	STAUB	SAUBERKEIT	DRECK	0		283989999999991	4879
10	2	1	22	13	KUGEL	QUADRAT	QUADRAT	1		408780000000005	9015
10	2	1	23	5	BERUF	ANERKENNUNG		0		-1	-1
10	2	1	24	36	RÜCKSCHRITT	VERGANGENHEIT		0		-1	-1
10	2	1	25	3	STILLE	EINSAMKEIT	RUHE	0		518369999999995	6607
10	2	1	26	40	PUPPE	KIND		0		-1	-1
10	2	1	27	9	FORM	KREIS	KREIS	1		469819999999995	6885
10	2	1	28	38	FÄHIGKEIT	VERANLAGUNG		0		-1	-1
10	2	1	29	18	TRINKSPRUCH	SPRICHWORT		0		-1	-1
10	2	1	30	25	SPASS	FEIER	FREUDE	0		596289999999991	8519
10	2	1	31	15	BECHER	KAFFEE		0		-1	-1
10	2	1	32	30	BEGRIFF	BEDEUTUNG		0		-1	-1
10	2	1	33	7	ZEITUNG	DRUCK	JOURNALIST	0		397569999999995	10600
10	2	1	34	10	ABSPRACHE	VERTRAG	VEREINBARUNG	0		606119999999995	11296
10	2	1	35	19	ERDE	STEIN	WELT	0		541580000000005	7143
10	2	1	36	4	STURM	WINDHAUCH		0		-1	-1
10	2	1	37	14	STERN	WEIHNACHTEN	BILD	0		579689999999991	7661
10	2	1	38	24	BEDÜRFNIS	WERBUNG		0		-1	-1
10	2	1	39	27	GRUNDRECHT	VERFASSUNG	VERFASSUNG	1		680989999999991	10194
10	2	1	40	20	INFORMATION	INHALT		0		-1	-1
10	3	2	1	15	SEEGANG	DAMPFER	WELLEN	0		3921	5929
10	3	2	2	34	PRÜFUNG	MISSERFOLG	STUDENT	0		3744	7552
10	3	2	3	1	BLICK	PERSPEKTIVE		0		-1	-1
10	3	2	4	8	BERG	HÜTTE	TAL	0		133867000000002	16712
10	3	2	5	33	ERLÖSUNG	HIMMELREICH		0		-1	-1
10	3	2	6	25	DISZIPLIN	GEHORSAM	GEHORSAM	1		7431	11951
10	3	2	7	28	UHR	KIRCHE		0		-1	-1
10	3	2	8	27	SCHICKSAL	IRONIE	SCHLAG	0		690760000000009	8927
10	3	2	9	12	KOMÖDIE	DRAMA	DRAMA	1		202139999999991	5575
10	3	2	10	31	HÄRTE	KRAFT		0		-1	-1
10	3	2	11	40	POSTKUTSCHE	PFERD	PFERD	1		437060000000009	6980
10	3	2	12	4	KRITIK	ZWEIFEL		0		-1	-1
10	3	2	13	36	AUSWERTUNG	ERGEBNIS		0		-1	-1
10	3	2	14	24	GNADE	BARMHERZIGKEIT		0		-1	-1
10	3	2	15	39	FASS	KELLER	BIER	0		3216	4592
10	3	2	16	14	HAUT	BLUT	WANGE	0		6391	9327
10	3	2	17	30	SPRACHE	AKUSTIK		0		-1	-1
10	3	2	18	9	GESPENST	ERSCHEINUNG	GEIST	0		716689999999991	9487
10	3	2	19	21	ANSTAND	SITTE		0		-1	-1
10	3	2	20	5	FREUND	VERTRAUEN		0		-1	-1
10	3	2	21	3	VERLUST	ABNAHME	TRAUER	0		342710000000009	6195
10	3	2	22	6	ZUWACHS	FORTSCHRITT		0		-1	-1
10	3	2	23	32	TRAUM	WIRKLICHKEIT		0		-1	-1
10	3	2	24	17	VERSCHLEIERUNG	KOPFTUCH	KOPFTUCH	1		5751	12807
10	3	2	25	26	FRAGE	EINWAND		0		-1	-1
10	3	2	26	16	KRITERIUM	AUSWAHL		0		-1	-1
10	3	2	27	29	TAL	WIESE	WIESE	1		1557	6669
10	3	2	28	20	BEGRÜSSUNG	FREUNDLICHKEIT		0		-1	-1
10	3	2	29	35	ANFORDERUNG	SCHWIERIGKEIT		0		-1	-1
10	3	2	30	37	DÄMMERUNG	MORGENGRAUEN	ABEND	0		3743	5631
10	3	2	31	22	MACHT	HERRSCHER	STAAT	0		5775	7927
10	3	2	32	13	TIER	FROSCH	KATZE	0		108851000000001	13208
10	3	2	33	18	SCHMETTERLING	BLÜTE		0		-1	-1
10	3	2	34	19	GEISEL	GEFANGENER	TERRORISMUS	0		4530	12779
10	3	2	35	2	MALER	PIANIST	MEISTER	0		207910000000009	5775
10	3	2	36	10	ILLUSION	WAHRNEHMUNG	IRRTUM	0		107141000000001	12847
10	3	2	37	11	EHE	VERLOBUNG	HOCHZEIT	0		4687	9235
10	3	2	38	23	BUNGALOW	SIEDLUNG	URLAUB	0		186710000000009	4867
10	3	2	39	38	NEFFE	GROSSMUTTER	TANTE	0		4360	6800
10	3	2	40	7	GRAS	VIEH	WALD	0		903829999999981	10719
10	4	3	1	29	PUDDING	SÜSSIGKEITEN	DESSERT	0		472220000000019	6666
10	4	3	2	14	FORDERUNG	GEHALT		0		-1	-1
10	4	3	3	28	SEGEN	SCHÖPFER	AMEN	0		782620000000019	9346
10	4	3	4	21	STOLZ	RUHM		0		-1	-1
10	4	3	5	10	LEIDENSCHAFT	KUSS		0		-1	-1
10	4	3	6	2	VULKAN	EXPLOSION	AUSBRUCH	0		111902999999998	14743
10	4	3	7	3	TÄUSCHUNG	ECHTHEIT		0		-1	-1
10	4	3	8	31	VERGLEICH	GLEICHNIS		0		-1	-1
10	4	3	9	9	ANSICHT	MEINUNG		0		-1	-1
10	4	3	10	40	PLAN	GROSSSTADT	DURCHSETZUNG	0		859060000000009	13257
10	4	3	11	39	GESCHREI	PANIK	LÄRM	0		104762999999998	13413
10	4	3	12	5	INDUSTRIE	BRANCHE	WIRTSCHAFT	0		390129999999981	8125
10	4	3	13	18	GEDÄCHTNIS	ELEFANT		0		-1	-1
10	4	3	14	11	APFEL	PFIRSICH	OBST	0		582320000000019	7927
10	4	3	15	12	DAMPF	LOKOMOTIVE	LOCKOMOTIVE	1		434410000000009	11903
10	4	3	16	32	CHANCE	BEGEGNUNG		0		-1	-1
10	4	3	17	22	ZEIT	URSPRUNG		0		-1	-1
10	4	3	18	19	GESUNDHEIT	IMPFUNG		0		-1	-1
10	4	3	19	26	BEWEIS	TATSACHE		0		-1	-1
10	4	3	20	6	BESITZ	ANTEIL	EIGENTUM	0		359279999999981	6299
10	4	3	21	24	RICHTER	GERECHTIGKEIT	URTEIL	0		5340	7049
10	4	3	22	13	HELDENMUT	TAPFERKEIT	SAGE	0		577520000000019	7479
10	4	3	23	20	LARVE	RAUPE	LIBELLE	0		262310000000009	8663
10	4	3	24	35	PROFIL	QUERSCHNITT		0		-1	-1
10	4	3	25	4	STUHL	SESSEL		0		-1	-1
10	4	3	26	23	ARMUT	ELEND		0		-1	-1
10	4	3	27	16	GEBÄUDE	HOTEL	HOTEL	1		5773	9085
10	4	3	28	17	GEIST	FLASCHE	GESPENST	0		2103	5871
10	4	3	29	1	GIFT	MORD		0		-1	-1
10	4	3	30	34	ERDGESCHOSS	DACHBODEN	DACHBODEN	1		259479999999981	5839
10	4	3	31	27	ALKOHOL	OPIUM		0		-1	-1
10	4	3	32	36	JUNGE	MÄDCHEN	KINDHEIT	0		6501	9269
10	4	3	33	37	WOLLE	KLEIDUNG		0		-1	-1
10	4	3	34	38	DEFINITION	KONZEPT		0		-1	-1
10	4	3	35	7	NORM	MORAL		0		-1	-1
10	4	3	36	25	ZWIELICHT	UNTERWELT		0		-1	-1
10	4	3	37	15	PAPIER	BRIEF		0		743120000000019	10319
10	4	3	38	8	MEINEID	EHRENHAFTIGKEIT	SCHWUR	0		234320000000019	4047
10	4	3	39	30	TAT	ABSICHT	HANDLUNG	0		340720000000019	6103
10	4	3	40	33	AUTO	PRESTIGE		0		-1	-1
10	5	4	1	29	ANFÜHRER	CHEF		0		-1	-1
10	5	4	2	1	GRUPPE	VERSAMMLUNG	TEAM	0		806259999999963	10170
10	5	4	3	34	SCHLEMMER	LECKERBISSEN	NACHTISCH	0		5960.5	11458
10	5	4	4	26	DICKICHT	WALD	GESTRÜB	0		525229999999981	11380
10	5	4	5	11	AUFGABE	ERLEDIGUNG		0		-1	-1
10	5	4	6	9	LAUNE	HUMOR	STIMMUNG	0		866029999999981	11220
10	5	4	7	14	ERGÄNZUNG	ZUSATZ		0		-1	-1
10	5	4	8	30	MUSIKER	AKKORDEON		0		-1	-1
10	5	4	9	23	GEDICHT	LIEBE	PHILOSOPHIE	0		425529999999981	10391
10	5	4	10	5	MÖNCH	NONNE	NONNE	1		134329999999981	3311
10	5	4	11	16	ERFORSCHUNG	PATENT		0		-1	-1
10	5	4	12	8	GLÜCK	ZUFALL	SEELIG	0		439929999999981	6959
10	5	4	13	2	SCHÜLER	DOZENT		0		-1	-1
10	5	4	14	32	DIENER	HALTUNG		0		-1	-1
10	5	4	15	35	FAHNE	EROBERUNG		0		-1	-1
10	5	4	16	39	GESCHICHTE	ENTWICKLUNG		0		-1	-1
10	5	4	17	12	THEORIE	AUSNAHME		0		-1	-1
10	5	4	18	15	MOOR	SUMPF	WAL	0		190554000000004	20015
10	5	4	19	6	STIRN	KINN	GESICHT	0		169200000000186	16079
10	5	4	20	27	VERRAT	TREUE		0		-1	-1
10	5	4	21	17	KLIPPE	ABGRUND		0		-1	-1
10	5	4	22	38	SAUERSTOFF	LUFT	LEBEN	0		775340000000037	9625
10	5	4	23	36	POLIZIST	WACHE		0		-1	-1
10	5	4	24	20	ANDEUTUNG	VERDACHT		0		-1	-1
10	5	4	25	21	DIAMANT	GOLD	EDELSTEIN	0		664920000000019	10145
10	5	4	26	18	BESESSENHEIT	TEUFEL		0		-1	-1
10	5	4	27	25	BETTLER	UNGLÜCK		0		-1	-1
10	5	4	28	10	ZIEL	RICHTUNG		0		-1	-1
10	5	4	29	28	GÖTTIN	GEBET		0		-1	-1
10	5	4	30	24	LABYRINTH	SUCHE		0		-1	-1
10	5	4	31	22	ZIMMER	ECKE	ECK	1		171470000000019	5249
10	5	4	32	37	ANGST	SCHLANGE		0		-1	-1
10	5	4	33	31	MERKMAL	DETAIL		0		-1	-1
10	5	4	34	33	BEGABUNG	VERERBUNG		0		-1	-1
10	5	4	35	4	ANGEBOT	MARKT		0		-1	-1
10	5	4	36	40	GENUSS	ZIGARRE		0		-1	-1
10	5	4	37	13	NAGEL	METALL	HAMMER	0		562929999999981	8099
10	5	4	38	3	SALAT	GARTEN	SOSSE	0		732940000000037	9081
10	5	4	39	19	BETRAG	WECHSEL		0		-1	-1
10	5	4	40	7	HIMMEL	FIRMAMENT		0		-1	-1
10	6	5	1	1	KRUG	BIER	TON	0		8289.5	10129
10	6	5	2	25	SPORT	SCHWEISS	HALLE	0		383870000000019	5116
10	6	5	3	4	MAUER	BRÜSTUNG	BERLN	0		4494	6362
10	6	5	4	32	FABRIK	PRODUKTION		0		-1	-1
10	6	5	5	39	VERLETZUNG	SCHORF	DIAGNOSE	0		387829999999981	7574
10	6	5	6	22	NATUR	PFLANZE		0		-1	-1
10	6	5	7	36	STRASSE	TEER		0		-1	-1
10	6	5	8	9	KAUFHAUS	SCHAUFENSTER	SCHAUFENSTER	1		387490000000037	10629
10	6	5	9	10	INSTRUMENT	OBOE	OBOJE	1		5934.5	11110
10	6	5	10	28	STIFT	KAPPE	PAPIER	0		376109999999963	6183
10	6	5	11	14	ANGABE	ZEUGE		0		-1	-1
10	6	5	12	33	REPTIL	ECHSE	FROSCH	0		196629999999981	6894
10	6	5	13	23	ZÜGEL	WENDE		0		-1	-1
10	6	5	14	11	MÖBEL	LEHNE		0		-1	-1
10	6	5	15	8	HEFT	NOTE		0		-1	-1
10	6	5	16	31	AUFTRAG	ARBEIT		0		-1	-1
10	6	5	17	19	SCHULE	HOLZ		0		-1	-1
10	6	5	18	29	PINSEL	LEINWAND	MALER	0		5703.5	7458
10	6	5	19	15	TROPEN	AMAZONAS	SAND	0		5676.5	7409
10	6	5	20	6	GLAUBE	BIBEL		0		-1	-1
10	6	5	21	5	ORCHESTER	KONZERT	KONZERT	1		3047.5	6743
10	6	5	22	2	GELENK	KEULE		0		-1	-1
10	6	5	23	37	WEBER	KAMM	KAMM	1		2992	4470
10	6	5	24	16	REISE	KONTINENT		0		-1	-1
10	6	5	25	7	AUFSTAND	REBELLION	REVOLUTION	0		3092.5	6889
10	6	5	26	3	BRÜCKE	SAN FRANCISCO		0		-1	-1
10	6	5	27	34	EREIGNIS	FEST		0		-1	-1
10	6	5	28	40	FLOTTE	DECK		0		-1	-1
10	6	5	29	38	FAHRZEUG	KETTE		0		-1	-1
10	6	5	30	13	GESICHT	MASKE	STIRN	0		2487.5	4495
10	6	5	31	27	SCHAUSPIEL	BÜHNE	THEATER	0		432629999999981	6983
10	6	5	32	20	RIESE	SCHRITT	WEG	0		13343.5	14744
10	6	5	33	18	BAHNHOF	KIOSK		0		-1	-1
10	6	5	34	24	INFEKTION	SCHMERZEN	SYMPTOME	0		8967.5	13732
10	6	5	35	35	GETREIDE	DINKEL	MAIS	0		5153.5	6434
10	6	5	36	30	HEER	INFANTERIE		0		-1	-1
10	6	5	37	21	BÜNDNIS	PAKT		0		-1	-1
10	6	5	38	17	SCHIFF	DOCK	HAFEN	0		5474.5	6658
10	6	5	39	26	FAHRRAD	PEDAL		0		-1	-1
10	6	5	40	12	FLOCKEN	SCHNEE	SCHNEE	1		4567.5	11407
10	7	6	1	31	ORKAN	WIRBEL	STURM	0		405970000000019	10331
10	7	6	2	13	VERORDNUNG	BESCHEID	GRUNDGESETZ	0		854209999999963	17183
10	7	6	3	1	UFER	DAMM		0		-1	-1
10	7	6	4	26	KÜCHE	EIMER		0		-1	-1
10	7	6	5	5	EISENBAHN	SCHIENE	SCHIENE	1		272670000000019	5239
10	7	6	6	22	ENERGIE	ÖL		0		-1	-1
10	7	6	7	4	WINTER	UNFALL		0		-1	-1
10	7	6	8	15	GEFÄNGNIS	VERGEHEN	JUSTIZ	0		338370000000019	14108
10	7	6	9	37	STRAUSS	TULPEN	BLUMEN	0		3970.5	7098
10	7	6	10	10	TANNE	RINDE	EICHE	0		180717999999998	19807
10	7	6	11	14	HOCHZEIT	ALTAR	EHE	0		480759999999963	7815
10	7	6	12	30	BUCH	SCHRIFTSTELLER		0		-1	-1
10	7	6	13	20	RINGE	BAUM		0		-1	-1
10	7	6	14	6	DYNAMO	LICHT	STROM	0		12812	15304
10	7	6	15	19	THEATER	REIHE	SCHAUSPIELER	0		250370000000019	8183
10	7	6	16	35	KÜSTE	DÜNE	UFER	0		3415.5	6470
10	7	6	17	29	GRILLEN	SOMMER	SOMMER	1		184070000000019	4112
10	7	6	18	7	TONNE	REGEN	FASS	0		3920.5	5649
10	7	6	19	12	ZEUS	HADES	HADES	1		187070000000019	4854
10	7	6	20	28	BIBLIOTHEK	SIGNATUR	BÜCHEREI	0		679020000000019	10674
10	7	6	21	39	LABOR	PIPETTE		0		-1	-1
10	7	6	22	38	FISCH	SCHUPPEN	HAI	0		376120000000019	8119
10	7	6	23	17	REVOLVER	KALIBER	WAFFE	0		544659999999963	7174
10	7	6	24	16	NACHT	SCHEINWERFER		0		-1	-1
10	7	6	25	24	SPIELZEUG	PLASTIK		0		-1	-1
10	7	6	26	9	HERD	FEUER	KÜCHE	0		2099	3951
10	7	6	27	3	GEBIRGE	EDELWEISS	GLETSCHER	0		3951.5	7055
10	7	6	28	25	AQUARELL	GALERIE	WASSER	0		314370000000019	13111
10	7	6	29	21	ARZT	PRAXIS	DIAGNOSE	0		3550	8543
10	7	6	30	32	SCHMIED	HUFEISEN	EISEN	0		286370000000019	4375
10	7	6	31	40	RADIO	STIMME		0		-1	-1
10	7	6	32	27	MUSEUM	ÄGYPTEN	KUNST	0		213270000000019	3996
10	7	6	33	33	LADEN	REKLAME		0		-1	-1
10	7	6	34	36	INSEKT	LIBELLE	LIBELLE	1		357340000000037	6039
10	7	6	35	23	NÄHEN	KREUZSTICH	FADEN	0		279170000000019	4608
10	7	6	36	34	MUSKEL	SEHNE	SEHNE	1		255709999999963	4806
10	7	6	37	2	WEIN	BLUME		0		-1	-1
10	7	6	38	8	FLUGZEUG	TOMATENSAFT		0		-1	-1
10	7	6	39	18	KAMPF	SIEG		0		-1	-1
10	7	6	40	11	SCHACH	TURM	TURM	1		235970000000019	6058
10	8	7	1	15	SCHLAMM	HÜRDE	MATSCH	0		830259999999963	10438
10	8	7	2	21	KRANKENWAGEN	NOTFALL	UNFALL	0		545940000000037	7813
10	8	7	3	25	METHODE	VERSUCH		0		-1	-1
10	8	7	4	22	SCHLEIM	HAFER		0		-1	-1
10	8	7	5	3	AUSBILDUNG	ZUKUNFT		0		-1	-1
10	8	7	6	33	CHARME	HERZ		0		-1	-1
10	8	7	7	10	EIFERSUCHT	GRUND	HASS	0		253580000000075	3927
10	8	7	8	14	PROFESSOR	HOCHSCHULE	DOZENT	0		333559999999963	6204
10	8	7	9	24	DOKTOR	KLINIK	ARZT	0		487580000000075	7691
10	8	7	10	27	LAWINE	FELSBLOCK	BERG	0		378380000000075	5188
10	8	7	11	18	STANGE	STOSS		0		-1	-1
10	8	7	12	30	DARBIETUNG	BEOBACHTUNG		0		-1	-1
10	8	7	13	19	UMWELT	GEFÄHRDUNG		0		-1	-1
10	8	7	14	2	KAMMER	GEKLAPPER	ZIMMER	0		416369999999925	5964
10	8	7	15	17	VERSCHIEDENHEIT	GEGENTEIL	GLEICHHEIT	0		575180000000075	9304
10	8	7	16	6	HEKTAR	ZAUN	ZAUN	1		298259999999963	6246
10	8	7	17	11	ÜBERBLICK	STANDPUNKT		0		-1	-1
10	8	7	18	31	TODESKAMPF	LEBEN	LEBEN	1		3880	6415
10	8	7	19	9	STEUER	UNTERSCHLAGUNG		0		-1	-1
10	8	7	20	40	ARGUMENT	ENTSCHEIDUNG		0		-1	-1
10	8	7	21	8	FIEBER	ERSCHÖPFUNG		0		-1	-1
10	8	7	22	12	WHISKY	DUDELSACK	ENGLAND	0		136558000000007	17391
10	8	7	23	16	FUSSKNÖCHEL	ARM	BEIN	0		675180000000075	8359
10	8	7	24	28	ENTFÜHRUNG	AUSBEUTE		0		-1	-1
10	8	7	25	4	WEISE	ART		0		-1	-1
10	8	7	26	26	ANTWORT	BEKENNTNIS	FRAGE	0		183690000000037	3759
10	8	7	27	20	TINTE	BLEISTIFT		0		-1	-1
10	8	7	28	29	ALGEBRA	FUNKTION		0		-1	-1
10	8	7	29	37	MIKROSKOP	BAKTERIEN	BAKTERIUM	1		274380000000075	7268
10	8	7	30	7	BOTSCHAFTER	NATIONALITÄT		0		-1	-1
10	8	7	31	13	ERFOLG	LEBENSLAUF	EHRE	0		643480000000075	7922
10	8	7	32	38	ZAUBERER	ENTHÜLLUNG	HEXEREI	0		735740000000037	9351
10	8	7	33	1	HERZLICHKEIT	GEHÄSSIGKEIT		0		-1	-1
10	8	7	34	5	ZITRONE	ERDBEERE	PFIRSICH	0		4383	13679
10	8	7	35	36	VERMITTLUNG	INTERVIEW		0		-1	-1
10	8	7	36	23	SCHÄDEL	LEICHE	STIRN	0		361059999999963	6479
10	8	7	37	35	HAUSSCHUHE	PFEIFE		0		-1	-1
10	8	7	38	39	ÄRGER	FEINDSELIGKEIT	HAI	0		243540000000037	3831
10	8	7	39	32	ZERSTÖRUNG	AUSROTTUNG	BOMBE	0		191959999999963	4410
10	8	7	40	34	EMANZIPATION	GLEICHSTELLUNG	GLEICHSTELLUNG	1		2591.5	8204
								36
