## Supplementary material for "Vast amounts of encoded items nullify but do not reverse the effect of sleep on declarative memory": Dataset: PAL_10_2_3.xlsx

### Sheet: Tabelle1
VP_Nr	Block	VersioN	counter	pair_code	cue	correct_answer	answer		accuracy	reactiontime1	reactiontime2
10	1	16	1	6	BEVÖLKERUNG	MASSE	GEMEINDE	0		2699.7	7139
10	1	16	2	8	BEFUGNIS	ERMÄCHTIGUNG		0		-1	-1
10	1	16	3	4	UNRECHT	BENACHTEILIGUNG	IRRTUM	0		2223.1	4279
10	1	16	4	22	DIREKTION	BESCHLUSS		0		-1	-1
10	1	16	5	40	VIRUS	ERREGER	BAKTERIUM	0		1679.7	4944
10	1	16	6	7	KOMMENTAR	PRESSE	AUSSAGE	0		6511.9	9707
10	1	16	7	23	BOSS	HEMD	HEMD	1		198789999999999	5329
10	1	16	8	20	ANLAGE	RENDITE		0		-1	-1
10	1	16	9	35	FREUDE	LUST	SPASS	0		1940.8	6175
10	1	16	10	13	JOURNALIST	PRESSEFREIHEIT	GESCHICHTE	0		5895.8	10175
10	1	16	11	29	GERICHT	VERHANDLUNG	JUSTIZ	0		2367.7	4528
10	1	16	12	31	EXEKUTION	ERSCHIEßUNG		0		-1	-1
10	1	16	13	24	MODE	HOSE		0		-1	-1
10	1	16	14	2	GEFAHR	HAI	ALARM	0		475989999999999	8047
10	1	16	15	25	CHARAKTER	OFFENHEIT		0		-1	-1
10	1	16	16	34	STUDENT	KLAUSUR	KLAUSUR	1		341189999999999	6580
10	1	16	17	36	BOMBE	TERRORIST	TERRORISMUS	0		385229999999999	9352
10	1	16	18	21	RANG	HIERARCHIE		0		-1	-1
10	1	16	19	11	PHASE	STADIUM		0		-1	-1
10	1	16	20	27	ROUTE	HEIMWEG	HEIMWEG	1		158370000000001	4400
10	1	16	21	26	PUBLIKUM	ZUSCHAUER	ZUSCHAUER	1		316770000000001	6105
10	1	16	22	19	AFFÄRE	PARTNERSCHAFT		0		-1	-1
10	1	16	23	37	MÖRDER	SÜNDE		0		-1	-1
10	1	16	24	15	VISUM	TOURISMUS	URLAUB	0		10911.9	17729
10	1	16	25	17	JUSTIZ	GLAUBWÜRDIGKEIT	GERICHT	0		302989999999999	5279
10	1	16	26	30	AUSKUNFT	PROPAGANDA	INFORMATION	0		302989999999999	9799
10	1	16	27	14	KOCH	OFEN		0		-1	-1
10	1	16	28	32	BAUER	FARM		0		-1	-1
10	1	16	29	10	FLÄCHE	ZENTRUM		0		-1	-1
10	1	16	30	28	BOOT	MATROSE		0		-1	-1
10	1	16	31	39	FLIRT	ROMANTIK		0		-1	-1
10	1	16	32	3	SEE	WASSER	MEER	0		123189999999999	4191
10	1	16	33	5	NATION	EINIGKEIT	VOLK	0		645470000000001	8495
10	1	16	34	1	BEHÖRDE	KÜNDIGUNG	VERWALTUNG	0		565570000000001	8901
10	1	16	35	16	BIRKE	LAUB	TANNE	0		395389999999999	6629
10	1	16	36	33	VERGÜTUNG	GELD	GEHALT	0		361970000000001	5324
10	1	16	37	9	SCHNITT	FILM	TRENNUNG	0		292770000000001	6839
10	1	16	38	38	PRIESTER	KATHEDRALE	KIRCHE	0		274370000000001	4703
10	1	16	39	12	KAPITALISMUS	KOMMUNISMUS	NAZI	0		229340000000002	3983
10	1	16	40	18	ASSISTENT	PROFESSION		0		-1	-1
10	2	1	1	1	PELZ	FUCHS	FELL	0		2459.5	3925
10	2	1	2	6	CHAOS	STRUKTUR		0		-1	-1
10	2	1	3	7	ZEITUNG	DRUCK	KIOSK	0		3120	5419
10	2	1	4	27	GRUNDRECHT	VERFASSUNG	VERFASSUNG	1		1964	6156
10	2	1	5	40	PUPPE	KIND		0		-1	-1
10	2	1	6	8	BARGELD	WERT	CASH	0		446510000000009	6524
10	2	1	7	17	STAUB	SAUBERKEIT	DRECK	0		179780000000005	5160
10	2	1	8	38	FÄHIGKEIT	VERANLAGUNG		0		-1	-1
10	2	1	9	36	RÜCKSCHRITT	VERGANGENHEIT		0		-1	-1
10	2	1	10	33	RÜSTUNG	ANGRIFF	RITTER	0		380189999999991	6098
10	2	1	11	11	GEHIRN	BEWUSSTSEIN		0		-1	-1
10	2	1	12	2	MASCHINE	APPARAT		0		-1	-1
10	2	1	13	35	FIGUR	BRETT	FILM	0		3071	4704
10	2	1	14	19	ERDE	STEIN	PLANET	0		339189999999991	5640
10	2	1	15	4	STURM	WINDHAUCH	WIND	0		4752	7640
10	2	1	16	13	KUGEL	QUADRAT	KREIS	0		16311	18255
10	2	1	17	28	URHEBER	KAUSALITÄT	ERFINDER	0		325730000000005	6936
10	2	1	18	5	BERUF	ANERKENNUNG		0		-1	-1
10	2	1	19	29	MANGEL	VERZICHT		0		-1	-1
10	2	1	20	3	STILLE	EINSAMKEIT	RUHE	0		139989999999991	2697
10	2	1	21	20	INFORMATION	INHALT		0		-1	-1
10	2	1	22	14	STERN	WEIHNACHTEN	LICHT	0		5656	11264
10	2	1	23	31	NÄSSE	GEWITTER		0		-1	-1
10	2	1	24	21	DEMOKRATIE	SYSTEM		0		-1	-1
10	2	1	25	30	BEGRIFF	BEDEUTUNG		0		-1	-1
10	2	1	26	24	BEDÜRFNIS	WERBUNG		0		-1	-1
10	2	1	27	18	TRINKSPRUCH	SPRICHWORT	VORTRAG	0		10040	15625
10	2	1	28	39	SCHAMGEFÜHL	KÖRPER		0		-1	-1
10	2	1	29	16	VOGEL	KATZE		0		-1	-1
10	2	1	30	23	SÄNGER	KÜNSTLER	SOLO	0		245589999999991	3976
10	2	1	31	34	EMPFEHLUNG	RAT		0		-1	-1
10	2	1	32	32	EINGEBUNG	IDEE	GEDANKE	0		386289999999991	6066
10	2	1	33	26	SKLAVE	KÖNIG	KÖNIG	1		150410000000009	4020
10	2	1	34	9	FORM	KREIS		0		-1	-1
10	2	1	35	37	ANEKDOTE	WITZ	WITZ	1		1976.5	4968
10	2	1	36	10	ABSPRACHE	VERTRAG		0		-1	-1
10	2	1	37	15	BECHER	KAFFEE	GLAS	0		157269999999995	3144
10	2	1	38	12	NUTZEN	KOSTEN		0		-1	-1
10	2	1	39	25	SPASS	FEIER	PARTY	0		269610000000009	4979
10	2	1	40	22	LÖSUNG	PROBLEM		0		-1	-1
10	3	2	1	31	HÄRTE	KRAFT		0		-1	-1
10	3	2	2	3	VERLUST	ABNAHME	TRAUER	0		2039	4215
10	3	2	3	9	GESPENST	ERSCHEINUNG	GEIST	0		148310000000009	3191
10	3	2	4	13	TIER	FROSCH	KATZE	0		688610000000009	9087
10	3	2	5	25	DISZIPLIN	GEHORSAM	GEHORSAM	1		9183	14329
10	3	2	6	36	AUSWERTUNG	ERGEBNIS	ERGEBNIS	1		3429	6861
10	3	2	7	15	SEEGANG	DAMPFER	WELLEN	0		576889999999991	8495
10	3	2	8	29	TAL	WIESE	WIESE	1		1703	6081
10	3	2	9	12	KOMÖDIE	DRAMA	DRAMA	1		421310000000009	7029
10	3	2	10	26	FRAGE	EINWAND	ANTWORT	0		3150.5	5631
10	3	2	11	34	PRÜFUNG	MISSERFOLG	STUDIUM	0		1582	10063
10	3	2	12	24	GNADE	BARMHERZIGKEIT		0		-1	-1
10	3	2	13	8	BERG	HÜTTE		0		-1	-1
10	3	2	14	11	EHE	VERLOBUNG	HOCHZEIT	0		4343	8039
10	3	2	15	22	MACHT	HERRSCHER	STAAT	0		182320000000019	4239
10	3	2	16	20	BEGRÜSSUNG	FREUNDLICHKEIT		0		-1	-1
10	3	2	17	30	SPRACHE	AKUSTIK		0		-1	-1
10	3	2	18	5	FREUND	VERTRAUEN	FEIND	0		267120000000019	4209
10	3	2	19	19	GEISEL	GEFANGENER	TERRORISMUS	0		202110000000009	9821
10	3	2	20	35	ANFORDERUNG	SCHWIERIGKEIT		0		-1	-1
10	3	2	21	10	ILLUSION	WAHRNEHMUNG		0		350320000000019	14863
10	3	2	22	2	MALER	PIANIST	MEISTER	0		155320000000019	4490
10	3	2	23	33	ERLÖSUNG	HIMMELREICH		0		-1	-1
10	3	2	24	1	BLICK	PERSPEKTIVE	RICHTUNG	0		4874.5	8023
10	3	2	25	32	TRAUM	WIRKLICHKEIT		0		-1	-1
10	3	2	26	40	POSTKUTSCHE	PFERD	PFERD	1		451079999999981	6451
10	3	2	27	18	SCHMETTERLING	BLÜTE	INSEKT	0		4831	7151
10	3	2	28	28	UHR	KIRCHE		0		-1	-1
10	3	2	29	14	HAUT	BLUT	WANGE	0		2039	3866
10	3	2	30	38	NEFFE	GROSSMUTTER	TANTE	0		1341	3309
10	3	2	31	39	FASS	KELLER	TONNE	0		826320000000019	13780
10	3	2	32	4	KRITIK	ZWEIFEL		0		-1	-1
10	3	2	33	16	KRITERIUM	AUSWAHL	VORAUSSETZUNG	0		637929999999981	15455
10	3	2	34	17	VERSCHLEIERUNG	KOPFTUCH	KOPFTUCH	1		212720000000019	8238
10	3	2	35	23	BUNGALOW	SIEDLUNG	URLAUB	0		181179999999981	4400
10	3	2	36	37	DÄMMERUNG	MORGENGRAUEN	ABEND	0		146320000000019	4519
10	3	2	37	6	ZUWACHS	FORTSCHRITT	GEBURT	0		2367	4759
10	3	2	38	27	SCHICKSAL	IRONIE		0		-1	-1
10	3	2	39	21	ANSTAND	SITTE	HÖFLICHKEIT	0		672079999999981	10440
10	3	2	40	7	GRAS	VIEH	STEIN	0		473420000000019	6342
10	4	3	1	4	STUHL	SESSEL		0		-1	-1
10	4	3	2	6	BESITZ	ANTEIL	EIGENTUM	0		176689999999991	4231
10	4	3	3	8	MEINEID	EHRENHAFTIGKEIT	SCHWUR	0		194320000000019	4047
10	4	3	4	13	HELDENMUT	TAPFERKEIT	SAGE	0		248720000000019	3977
10	4	3	5	2	VULKAN	EXPLOSION	AUSBRUCH	0		494920000000019	7269
10	4	3	6	34	ERDGESCHOSS	DACHBODEN	DACHBODEN	1		243129999999981	6409
10	4	3	7	10	LEIDENSCHAFT	KUSS	GEFÜHL	0		106532000000002	13445
10	4	3	8	7	NORM	MORAL		0		-1	-1
10	4	3	9	16	GEBÄUDE	HOTEL	HOTEL	1		522239999999991	7825
10	4	3	10	11	APFEL	PFIRSICH	PFIRSICH	1		286029999999981	7673
10	4	3	11	20	LARVE	RAUPE	LIBELLE	0		428539999999991	10509
10	4	3	12	26	BEWEIS	TATSACHE	NACHWEIS	0		587120000000019	9943
10	4	3	13	39	GESCHREI	PANIK		0		-1	-1
10	4	3	14	1	GIFT	MORD	TOD	0		268789999999991	4919
10	4	3	15	38	DEFINITION	KONZEPT	BESCHREIBUNG	0		404720000000019	9111
10	4	3	16	18	GEDÄCHTNIS	ELEFANT		0		-1	-1
10	4	3	17	9	ANSICHT	MEINUNG		0		-1	-1
10	4	3	18	14	FORDERUNG	GEHALT	ERPRESSUNG	0		678789999999991	11385
10	4	3	19	23	ARMUT	ELEND	REICHTUM	0		373339999999991	7429
10	4	3	20	19	GESUNDHEIT	IMPFUNG	ARZT	0		511120000000019	7455
10	4	3	21	27	ALKOHOL	OPIUM		0		-1	-1
10	4	3	22	37	WOLLE	KLEIDUNG	SCHAF	0		240320000000019	4179
10	4	3	23	21	STOLZ	RUHM		0		-1	-1
10	4	3	24	30	TAT	ABSICHT	HANDLUNG	0		216720000000019	4983
10	4	3	25	15	PAPIER	BRIEF	STIFT	0		163939999999991	3987
10	4	3	26	32	CHANCE	BEGEGNUNG		0		-1	-1
10	4	3	27	40	PLAN	GROSSSTADT		0		-1	-1
10	4	3	28	24	RICHTER	GERECHTIGKEIT		0		-1	-1
10	4	3	29	33	AUTO	PRESTIGE		0		-1	-1
10	4	3	30	22	ZEIT	URSPRUNG		0		-1	-1
10	4	3	31	28	SEGEN	SCHÖPFER	AMEN	0		226920000000019	7149
10	4	3	32	5	INDUSTRIE	BRANCHE	TECHNIK	0		414339999999991	6223
10	4	3	33	3	TÄUSCHUNG	ECHTHEIT		0		-1	-1
10	4	3	34	29	PUDDING	SÜSSIGKEITEN	DESSERT	0		184739999999991	4071
10	4	3	35	31	VERGLEICH	GLEICHNIS		0		-1	-1
10	4	3	36	36	JUNGE	MÄDCHEN	MÄDCHEN	1		283939999999991	5305
10	4	3	37	35	PROFIL	QUERSCHNITT	RELIEF	0		106213999999999	20001
10	4	3	38	25	ZWIELICHT	UNTERWELT		0		275399999999907	6979
10	4	3	39	12	DAMPF	LOKOMOTIVE	LOCKOMOTIVE	1		236139999999991	9439
10	4	3	40	17	GEIST	FLASCHE	GESPENST	0		137489999999991	4143
10	5	4	1	11	AUFGABE	ERLEDIGUNG	LÖSUNG	0		252909999999963	8287
10	5	4	2	20	ANDEUTUNG	VERDACHT		0		-1	-1
10	5	4	3	13	NAGEL	METALL	EISEN	0		2039.5	7629
10	5	4	4	40	GENUSS	ZIGARRE		0		-1	-1
10	5	4	5	22	ZIMMER	ECKE	ECKE	1		2127.5	8741
10	5	4	6	38	SAUERSTOFF	LUFT	LEBEN	0		692929999999981	8681
10	5	4	7	6	STIRN	KINN	SCHÄDEL	0		491929999999981	7837
10	5	4	8	28	GÖTTIN	GEBET		0		-1	-1
10	5	4	9	31	MERKMAL	DETAIL	ZEICHEN	0		217529999999981	4335
10	5	4	10	37	ANGST	SCHLANGE	HAI	0		160729999999981	3095
10	5	4	11	7	HIMMEL	FIRMAMENT		0		-1	-1
10	5	4	12	9	LAUNE	HUMOR	GEMÜT	0		332670000000019	7999
10	5	4	13	16	ERFORSCHUNG	PATENT		0		-1	-1
10	5	4	14	34	SCHLEMMER	LECKERBISSEN		0		-1	-1
10	5	4	15	30	MUSIKER	AKKORDEON	KÜNSTLER	0		245729999999981	6079
10	5	4	16	8	GLÜCK	ZUFALL	SEELIGKEIT	0		2673.5	8353
10	5	4	17	24	LABYRINTH	SUCHE		0		-1	-1
10	5	4	18	19	BETRAG	WECHSEL		0		-1	-1
10	5	4	19	29	ANFÜHRER	CHEF	HERRSCHER	0		3025.5	9465
10	5	4	20	23	GEDICHT	LIEBE	PHILOSOPHIE	0		3167.5	20003
10	5	4	21	21	DIAMANT	GOLD	EDELSTEIN	0		654729999999981	9603
10	5	4	22	17	KLIPPE	ABGRUND	ABGRUND	1		319129999999981	5799
10	5	4	23	12	THEORIE	AUSNAHME		0		-1	-1
10	5	4	24	3	SALAT	GARTEN	SOSSE	0		239129999999981	3975
10	5	4	25	39	GESCHICHTE	ENTWICKLUNG	ERZÄHLUNG	0		3503.5	7007
10	5	4	26	26	DICKICHT	WALD	BUSCH	0		340759999999963	5111
10	5	4	27	1	GRUPPE	VERSAMMLUNG		0		-1	-1
10	5	4	28	32	DIENER	HALTUNG		0		-1	-1
10	5	4	29	33	BEGABUNG	VERERBUNG	TALENT	0		3079.5	6959
10	5	4	30	15	MOOR	SUMPF	WALD	0		2831.5	5511
10	5	4	31	18	BESESSENHEIT	TEUFEL	WAHNSINN	0		328520000000019	5799
10	5	4	32	36	POLIZIST	WACHE		0		-1	-1
10	5	4	33	2	SCHÜLER	DOZENT		0		385529999999981	7599
10	5	4	34	14	ERGÄNZUNG	ZUSATZ		0		-1	-1
10	5	4	35	10	ZIEL	RICHTUNG		0		-1	-1
10	5	4	36	35	FAHNE	EROBERUNG	STANGE	0		3503.5	5911
10	5	4	37	27	VERRAT	TREUE		0		-1	-1
10	5	4	38	5	MÖNCH	NONNE	NONNE	1		115129999999981	3135
10	5	4	39	25	BETTLER	UNGLÜCK	ARM	0		281529999999981	6135
10	5	4	40	4	ANGEBOT	MARKT		0		-1	-1
10	6	5	1	1	KRUG	BIER	GLAS	0		312659999999963	4502
10	6	5	2	15	TROPEN	AMAZONAS		0		-1	-1
10	6	5	3	3	BRÜCKE	SAN FRANCISCO	FLUSS	0		357570000000019	6017
10	6	5	4	25	SPORT	SCHWEISS	HALLE	0		3309.5	4589
10	6	5	5	9	KAUFHAUS	SCHAUFENSTER	SCHAUFENSTER	1		1655.5	7079
10	6	5	6	19	SCHULE	HOLZ		0		-1	-1
10	6	5	7	23	ZÜGEL	WENDE	KUTSCHE	0		2367.5	6915
10	6	5	8	24	INFEKTION	SCHMERZEN	SYMPTOME	0		2499.5	8869
10	6	5	9	8	HEFT	NOTE		0		-1	-1
10	6	5	10	18	BAHNHOF	KIOSK	ZUG	0		259940000000037	3527
10	6	5	11	33	REPTIL	ECHSE	FROSCH	0		1559.5	5207
10	6	5	12	27	SCHAUSPIEL	BÜHNE	THEATER	0		2055.5	4799
10	6	5	13	32	FABRIK	PRODUKTION		0		-1	-1
10	6	5	14	31	AUFTRAG	ARBEIT		0		-1	-1
10	6	5	15	17	SCHIFF	DOCK	SEE	0		483170000000019	6215
10	6	5	16	37	WEBER	KAMM	KAMM	1		256320000000019	4223
10	6	5	17	13	GESICHT	MASKE	STIRN	0		1631.5	7927
10	6	5	18	29	PINSEL	LEINWAND	MALER	0		1991.5	3977
10	6	5	19	36	STRASSE	TEER		0		-1	-1
10	6	5	20	6	GLAUBE	BIBEL	HOFFNUNG	0		4375.5	13255
10	6	5	21	4	MAUER	BRÜSTUNG		0		-1	-1
10	6	5	22	12	FLOCKEN	SCHNEE	SCHNEE	1		2271.5	7267
10	6	5	23	20	RIESE	SCHRITT	WEG	0		231570000000019	3803
10	6	5	24	38	FAHRZEUG	KETTE		0		-1	-1
10	6	5	25	26	FAHRRAD	PEDAL		0		-1	-1
10	6	5	26	28	STIFT	KAPPE	PAPIER	0		174479999999981	5775
10	6	5	27	2	GELENK	KEULE	BEWEGUNG	0		531970000000019	12727
10	6	5	28	35	GETREIDE	DINKEL	MAIS	0		243970000000019	4455
10	6	5	29	11	MÖBEL	LEHNE		0		-1	-1
10	6	5	30	40	FLOTTE	DECK		0		-1	-1
10	6	5	31	22	NATUR	PFLANZE		0		-1	-1
10	6	5	32	10	INSTRUMENT	OBOE	OBOJE	1		1799.5	5635
10	6	5	33	16	REISE	KONTINENT		0		-1	-1
10	6	5	34	39	VERLETZUNG	SCHORF	DIAGNOSE	0		293120000000019	5493
10	6	5	35	14	ANGABE	ZEUGE		0		-1	-1
10	6	5	36	30	HEER	INFANTERIE	ARMEE	0		771959999999963	10511
10	6	5	37	7	AUFSTAND	REBELLION		0		-1	-1
10	6	5	38	5	ORCHESTER	KONZERT	KONZERT	1		155970000000019	6959
10	6	5	39	34	EREIGNIS	FEST		0		-1	-1
10	6	5	40	21	BÜNDNIS	PAKT	VEREINIGUNG	0		3903.5	7903
10	7	6	1	20	RINGE	BAUM	EHE	0		319159999999963	4143
10	7	6	2	17	REVOLVER	KALIBER	WAFFE	0		141559999999963	3264
10	7	6	3	37	STRAUSS	TULPEN	VOGEL	0		442259999999963	7109
10	7	6	4	7	TONNE	REGEN	FASS	0		3021.5	4040
10	7	6	5	40	RADIO	STIMME	WELLEN	0		143059999999963	2929
10	7	6	6	19	THEATER	REIHE	SCHAUSPIEL	0		269259999999963	6149
10	7	6	7	13	VERORDNUNG	BESCHEID	BEFEHL	0		657459999999963	9019
10	7	6	8	11	SCHACH	TURM	TURM	1		196259999999963	3762
10	7	6	9	6	DYNAMO	LICHT	FAHRRAD	0		182379999999981	4351
10	7	6	10	27	MUSEUM	ÄGYPTEN	KUNST	0		134470000000019	3029
10	7	6	11	1	UFER	DAMM	INSEL	0		548029999999981	7116
10	7	6	12	28	BIBLIOTHEK	SIGNATUR	BÜCHEREI	0		2503	5591
10	7	6	13	26	KÜCHE	EIMER	OFEN	0		326359999999963	4895
10	7	6	14	39	LABOR	PIPETTE		0		-1	-1
10	7	6	15	32	SCHMIED	HUFEISEN	HAMMER	0		1799	3431
10	7	6	16	33	LADEN	REKLAME		0		-1	-1
10	7	6	17	15	GEFÄNGNIS	VERGEHEN	RÄUBER	0		253259999999963	7600
10	7	6	18	36	INSEKT	LIBELLE	LIBELLE	1		210079999999981	4330
10	7	6	19	14	HOCHZEIT	ALTAR	TRAUUNG	0		248279999999981	5322
10	7	6	20	10	TANNE	RINDE	EIBE	0		563179999999981	8847
10	7	6	21	35	KÜSTE	DÜNE	INSEL	0		352129999999981	5207
10	7	6	22	4	WINTER	UNFALL	EIS	0		291179999999981	3623
10	7	6	23	18	KAMPF	SIEG		0		-1	-1
10	7	6	24	34	MUSKEL	SEHNE	SEHNE	1		217559999999963	5775
10	7	6	25	29	GRILLEN	SOMMER	SOMMER	1		182140000000037	3551
10	7	6	26	12	ZEUS	HADES	HADES	1		182379999999981	3647
10	7	6	27	24	SPIELZEUG	PLASTIK		0		-1	-1
10	7	6	28	38	FISCH	SCHUPPEN	FLEISCH	0		236759999999963	6021
10	7	6	29	8	FLUGZEUG	TOMATENSAFT	ABSTURZ	0		197759999999963	5109
10	7	6	30	21	ARZT	PRAXIS	DIAGNOSE	0		271679999999981	6292
10	7	6	31	22	ENERGIE	ÖL		0		-1	-1
10	7	6	32	9	HERD	FEUER	KÜCHE	0		190859999999963	3710
10	7	6	33	2	WEIN	BLUME	STUBE	0		146979999999981	2989
10	7	6	34	31	ORKAN	WIRBEL	STURM	0		287979999999981	8295
10	7	6	35	3	GEBIRGE	EDELWEISS		0		-1	-1
10	7	6	36	5	EISENBAHN	SCHIENE	SCHIENE	1		1654	4543
10	7	6	37	30	BUCH	SCHRIFTSTELLER	SEITE	0		175179999999981	4545
10	7	6	38	16	NACHT	SCHEINWERFER	TAG	0		374170000000019	5205
10	7	6	39	25	AQUARELL	GALERIE	FARBEN	0		359870000000019	8152
10	7	6	40	23	NÄHEN	KREUZSTICH	FADEN	0		207779999999981	3989
10	8	7	1	24	DOKTOR	KLINIK	KRANKHEIT	0		649680000000075	10801
10	8	7	2	8	FIEBER	ERSCHÖPFUNG	HITZE	0		322380000000075	5166
10	8	7	3	25	METHODE	VERSUCH		0		-1	-1
10	8	7	4	29	ALGEBRA	FUNKTION	ZAHLEN	0		2488	4448
10	8	7	5	13	ERFOLG	LEBENSLAUF	MISSERFOLG	0		167990000000037	4336
10	8	7	6	34	EMANZIPATION	GLEICHSTELLUNG	GLEICHSTELLUNG	1		2408	7544
10	8	7	7	12	WHISKY	DUDELSACK	DUDELSACK	1		675180000000075	12072
10	8	7	8	16	FUSSKNÖCHEL	ARM	ARM	1		295559999999963	4270
10	8	7	9	32	ZERSTÖRUNG	AUSROTTUNG		0		-1	-1
10	8	7	10	33	CHARME	HERZ		0		-1	-1
10	8	7	11	9	STEUER	UNTERSCHLAGUNG		0		-1	-1
10	8	7	12	3	AUSBILDUNG	ZUKUNFT		0		-1	-1
10	8	7	13	17	VERSCHIEDENHEIT	GEGENTEIL	UNTERSCHIED	0		502080000000075	9045
10	8	7	14	7	BOTSCHAFTER	NATIONALITÄT	ÜBERMITTLER	0		306530000000075	7464
10	8	7	15	21	KRANKENWAGEN	NOTFALL	KRANKENHAUS	0		3470	7398
10	8	7	16	35	HAUSSCHUHE	PFEIFE		0		-1	-1
10	8	7	17	4	WEISE	ART		0		-1	-1
10	8	7	18	1	HERZLICHKEIT	GEHÄSSIGKEIT		0		-1	-1
10	8	7	19	18	STANGE	STOSS	FAHNE	0		3056	4920
10	8	7	20	15	SCHLAMM	HÜRDE	SCHMUTZ	0		243980000000075	5184
10	8	7	21	19	UMWELT	GEFÄHRDUNG		0		-1	-1
10	8	7	22	39	ÄRGER	FEINDSELIGKEIT	HAI	0		263019999999925	3816
10	8	7	23	5	ZITRONE	ERDBEERE	APFEL	0		402290000000037	13039
10	8	7	24	23	SCHÄDEL	LEICHE	STIRN	0		1680	3952
10	8	7	25	40	ARGUMENT	ENTSCHEIDUNG		0		-1	-1
10	8	7	26	36	VERMITTLUNG	INTERVIEW		0		-1	-1
10	8	7	27	11	ÜBERBLICK	STANDPUNKT		0		-1	-1
10	8	7	28	10	EIFERSUCHT	GRUND	NEID	0		453630000000075	5629
10	8	7	29	27	LAWINE	FELSBLOCK		0		-1	-1
10	8	7	30	37	MIKROSKOP	BAKTERIEN	BAKTERIUM	1		1520	10440
10	8	7	31	22	SCHLEIM	HAFER		0		-1	-1
10	8	7	32	6	HEKTAR	ZAUN	ZAUN	1		202080000000075	3707
10	8	7	33	26	ANTWORT	BEKENNTNIS	FRAGE	0		158530000000075	3903
10	8	7	34	20	TINTE	BLEISTIFT	FÜLLER	0		2416	4408
10	8	7	35	2	KAMMER	GEKLAPPER	ZIMMER	0		491880000000075	8423
10	8	7	36	31	TODESKAMPF	LEBEN	LEBEN	1		215080000000075	4855
10	8	7	37	28	ENTFÜHRUNG	AUSBEUTE		0		-1	-1
10	8	7	38	38	ZAUBERER	ENTHÜLLUNG	HEXE	0		733419999999925	8813
10	8	7	39	14	PROFESSOR	HOCHSCHULE	DOZENT	0		233430000000075	4891
10	8	7	40	30	DARBIETUNG	BEOBACHTUNG		0		-1	-1
								38
