## Supplementary material for "Vast amounts of encoded items nullify but do not reverse the effect of sleep on declarative memory": Dataset: PAL_11_1_2.xlsx

### Sheet: Tabelle1
VP_Nr	Block	VersioN	counter	pair_code	cue	correct_answer	answer		accuracy	reactiontime1	reactiontime2
11	1	7	1	23	SCHÄDEL	LEICHE	KNOCHEN	0		5588.8	8154
11	1	7	2	38	ZAUBERER	ENTHÜLLUNG	TRICK	0		1805.3	5717
11	1	7	3	12	WHISKY	DUDELSACK	DUDELSACK	1		2071.8	3889
11	1	7	4	21	KRANKENWAGEN	NOTFALL	NOTFALL	1		2408	3503
11	1	7	5	29	ALGEBRA	FUNKTION	FUNKTION	1		8258	9706
11	1	7	6	1	HERZLICHKEIT	GEHÄSSIGKEIT	LIEBEVOLL	0		2598.8	4412
11	1	7	7	17	VERSCHIEDENHEIT	GEGENTEIL	UNTERSCHIED	0		12386.4	16129
11	1	7	8	31	TODESKAMPF	LEBEN	LEBEN	1		500589999999999	5799
11	1	7	9	27	LAWINE	FELSBLOCK		0		-1	-1
11	1	7	10	4	WEISE	ART	KLUG	0		3708.8	4284
11	1	7	11	14	PROFESSOR	HOCHSCHULE	STUDENT	0		6549.7	8486
11	1	7	12	36	VERMITTLUNG	INTERVIEW	WEITERLEITUNG	0		7786	15750
11	1	7	13	7	BOTSCHAFTER	NATIONALITÄT	NATIONALITÄT	1		495839999999999	7597
11	1	7	14	30	DARBIETUNG	BEOBACHTUNG	AUFFÜHRUNG	0		4011.8	6099
11	1	7	15	33	CHARME	HERZ	CHARISMA	0		216029999999999	4389
11	1	7	16	6	HEKTAR	ZAUN	FLÄCHE	0		501560000000001	6009
11	1	7	17	2	KAMMER	GEKLAPPER	BESEN	0		512989999999999	6007
11	1	7	18	24	DOKTOR	KLINIK		0		-1	-1
11	1	7	19	10	EIFERSUCHT	GRUND	NEID	0		2176.5	2645
11	1	7	20	8	FIEBER	ERSCHÖPFUNG	SCHMERZEN	0		837579999999999	10248
11	1	7	21	20	TINTE	BLEISTIFT		0		-1	-1
11	1	7	22	22	SCHLEIM	HAFER		0		-1	-1
11	1	7	23	32	ZERSTÖRUNG	AUSROTTUNG	KRIEG	0		5930	6929
11	1	7	24	40	ARGUMENT	ENTSCHEIDUNG	DISKUSSION	0		10991.9	12909
11	1	7	25	39	ÄRGER	FEINDSELIGKEIT	FREUDE	0		564929999999999	6479
11	1	7	26	19	UMWELT	GEFÄHRDUNG	KLIMA	0		456160000000001	8215
11	1	7	27	16	FUSSKNÖCHEL	ARM		0		-1	-1
11	1	7	28	5	ZITRONE	ERDBEERE	SAUER	0		137229999999999	2060
11	1	7	29	15	SCHLAMM	HÜRDE	MATSCH	0		441220000000001	5524
11	1	7	30	37	MIKROSKOP	BAKTERIEN	BAKTERIEN	1		239010000000001	4044
11	1	7	31	3	AUSBILDUNG	ZUKUNFT	BERUF	0		222539999999999	3015
11	1	7	32	13	ERFOLG	LEBENSLAUF	FREUDE	0		340329999999999	4098
11	1	7	33	25	METHODE	VERSUCH	SYSTEM	0		14654.3	15896
11	1	7	34	11	ÜBERBLICK	STANDPUNKT	AUSSICHT	0		238029999999999	4159
11	1	7	35	9	STEUER	UNTERSCHLAGUNG	LOHN	0		535490000000002	6162
11	1	7	36	34	EMANZIPATION	GLEICHSTELLUNG		0		-1	-1
11	1	7	37	26	ANTWORT	BEKENNTNIS	FRAGE	0		1238	2114
11	1	7	38	18	STANGE	STOSS		0		-1	-1
11	1	7	39	28	ENTFÜHRUNG	AUSBEUTE	GEISEL	0		228320000000001	3193
11	1	7	40	35	HAUSSCHUHE	PFEIFE	PANTOFFEL	0		316309999999998	6076
11	2	8	1	38	PFEFFER	BUTTER	MÜHLE	0		683560000000009	8035
11	2	8	2	13	BÜSTENHALTER	BUSEN	BUSEN	1		302669999999995	3970
11	2	8	3	25	STIMMUNG	ATMOSPHÄRE	HARMONIE	0		398310000000009	6553
11	2	8	4	22	BEGINN	FOLGE	ENDE	0		148010000000009	5180
11	2	8	5	2	GELEGENHEIT	LIEBSCHAFT		0		-1	-1
11	2	8	6	21	ERMÜDUNG	KREISLAUF		0		177580000000005	7033
11	2	8	7	29	SÄUGLING	WIEGE	BABY	0		188119999999995	4085
11	2	8	8	35	LEICHTIGKEIT	SCHWERKRAFT		0		-1	-1
11	2	8	9	10	IRRTUM	MISSVERSTÄNDNIS	FEHLER	0		167510000000009	2608
11	2	8	10	40	GESTALTUNG	LANDSCHAFT		0		-1	-1
11	2	8	11	24	SOZIALIST	PAROLE	FASCHIST	0		695389999999991	8618
11	2	8	12	36	LEERE	DUMPFHEIT		0		-1	-1
11	2	8	13	19	LERCHE	FRÖHLICHKEIT	FRÖHLICHKEIT	1		382989999999991	5977
11	2	8	14	12	ABFALL	SCHMUTZ	ENTSORGUNG	0		684319999999995	9390
11	2	8	15	6	DICHTER	ZITAT	GEDICHT	0		781410000000009	8884
11	2	8	16	15	PLAKAT	HAMMER		0		-1	-1
11	2	8	17	8	FAMILIE	MUTTER		0		-1	-1
11	2	8	18	20	FLEISCH	RAUBTIER	GRILLEN	0		3198.5	4326
11	2	8	19	4	TRANSPORT	LAGER		0		-1	-1
11	2	8	20	11	REIZ	REAKTION	REAKTION	1		197660000000009	3197
11	2	8	21	28	SCHATTEN	EXISTENZ	LICHT	0		136139999999991	2088
11	2	8	22	1	WOHNUNG	HEIM	VILLA	0		511210000000009	6310
11	2	8	23	27	ERFAHRUNG	UNWISSENHEIT		0		332339999999991	6515
11	2	8	24	23	ÄRA	ZEITALTER	ZEITALTER	1		6485	8030
11	2	8	25	3	GABEL	SOSSE	LÖFFEL	0		232960000000009	7158
11	2	8	26	39	RÄUBER	DIEBSTAHL	ÜBERFALL	0		854230000000005	10473
11	2	8	27	32	MÜNDIGKEIT	ABHÄNGIGKEIT	SELBSTBESTIMMT	0		142403999999999	17115
11	2	8	28	26	ADMIRAL	WAFFENRUHE	SCHIFF	0		409539999999991	4974
11	2	8	29	30	STRAND	VERGNÜGEN	SONNE	0		138669999999995	2134
11	2	8	30	33	GETRÄNK	SCHAUM		0		-1	-1
11	2	8	31	34	ENTSPANNUNG	BEDROHUNG	ERHOLUNG	0		350669999999995	5117
11	2	8	32	37	FISCHER	MEER	BOOT	0		130669999999995	1971
11	2	8	33	16	PERSON	SCHADEN		0		-1	-1
11	2	8	34	9	BEMÜHUNGEN	ANSTRENGUNG	ANSTRENGUNG	1		168139999999991	3861
11	2	8	35	17	THEMA	INTERESSE		0		-1	-1
11	2	8	36	5	JUNGFRAU	SCHLEIER		0		-1	-1
11	2	8	37	18	BLASE	BAUCH	DARM	0		491880000000005	5818
11	2	8	38	14	LÜGE	WAHRHEIT		0		-1	-1
11	2	8	39	7	FENSTER	BEWOHNER		0		-1	-1
11	2	8	40	31	VERWALTUNG	GENEHMIGUNG	VERMITTLUNG	0		664460000000009	8345
11	3	9	1	11	GESCHOSS	PFEIL		0		-1	-1
11	3	9	2	36	VERZIERUNG	PALAST	DETAIL	0		459779999999981	5682
11	3	9	3	31	ANREGUNG	BEISPIEL	ANMERKUNG	0		334110000000009	5560
11	3	9	4	2	GEDULD	KONTROLLE	DAUER	0		111308999999999	11739
11	3	9	5	24	GANGSTER	VERBRECHEN	KRIMINELL	0		8030	12108
11	3	9	6	8	ANHÄNGER	MEISTER		0		127083999999999	14039
11	3	9	7	21	ORIENTIERUNG	AUSGANG	RICHTUNG	0		548570000000019	6776
11	3	9	8	32	GLETSCHER	POL	EIS	0		153439999999991	2014
11	3	9	9	38	SEILTÄNZER	SCHWERPUNKT	AKROBAT	0		208529999999981	3532
11	3	9	10	27	STRICK	SCHLINGE	SEIL	0		160179999999981	2394
11	3	9	11	9	KOCHTOPF	BÜGELEISEN		0		-1	-1
11	3	9	12	13	SARG	GRAB		0		-1	-1
11	3	9	13	14	VERANSTALTUNG	ÖFFENTLICHKEIT		0		-1	-1
11	3	9	14	3	GITTER	BESCHRÄNKUNG		0		-1	-1
11	3	9	15	20	KUMMER	TRAURIGKEIT	SORGEN	0		131339999999991	2220
11	3	9	16	5	KAMERAD	OPFER	BEGLEITER	0		797089999999991	9347
11	3	9	17	25	FINDIGKEIT	EINFALL	SUCHE	0		193322000000002	20001
11	3	9	18	39	ABRECHNUNG	BANKIER	LOHN	0		128999999999069	6059
11	3	9	19	33	ÄHNLICHKEIT	WIEDERHOLUNG		0		-1	-1
11	3	9	20	16	KRANKHEIT	SYMPTOM	MEDIKAMENTE	0		383220000000019	6755
11	3	9	21	37	STUDIUM	WIRTSCHAFT	LERNEN	0		407870000000019	5023
11	3	9	22	10	VORTRAG	REDNER		0		-1	-1
11	3	9	23	28	GEMÜT	HEITERKEIT	ZUSTAND	0		4750	5913
11	3	9	24	23	TOTSCHLAG	BRUTALITÄT		0		-1	-1
11	3	9	25	40	GESCHENK	UNDANK		0		-1	-1
11	3	9	26	17	SONATE	KLAVIER	LIED	0		2747	4007
11	3	9	27	30	ZUGEHÖRIGKEIT	GENERATION	ABSTAMMUNG	0		3354	5203
11	3	9	28	12	HALLE	TURNIER	SAAL	0		143720000000019	2189
11	3	9	29	15	BÜCHEREI	VERLEIH	LESEN	0		2276	3284
11	3	9	30	29	RHEUMATISMUS	IMMUNITÄT		0		-1	-1
11	3	9	31	35	AUFPRALL	FALL		0		-1	-1
11	3	9	32	4	TÜR	SCHRANK	SCHLOSS	0		184060000000009	3341
11	3	9	33	7	SPRÜHREGEN	FLUSS	SONNE	0		390960000000009	4738
11	3	9	34	19	VERBRENNUNG	PROZESSION		0		-1	-1
11	3	9	35	6	BÜRGSCHAFT	VOLLMACHT		0		-1	-1
11	3	9	36	18	WELLE	FLUT		0		-1	-1
11	3	9	37	34	REGEL	KOMBINATION	WERK	0		310779999999981	3806
11	3	9	38	26	DUFT	GERUCH		0		-1	-1
11	3	9	39	22	TAKT	HARFE	GEFÜHL	0		626729999999981	8116
11	3	9	40	1	INSTANZ	GESETZGEBUNG		0		-1	-1
11	4	10	1	13	GENAUIGKEIT	AUFMERKSAMKEIT	DETAIL	0		262410000000009	4189
11	4	10	2	35	VERLAUF	ENDUNG	ABLAUF	0		240789999999991	3650
11	4	10	3	12	ZENTIMETER	METER	METER	1		534139999999991	5948
11	4	10	4	5	ANZUG	BÖRSE	HOSE	0		325639999999991	3919
11	4	10	5	8	UMARMUNG	INTEGRATION	BEGRÜ?UNG	0		155579999999981	3331
11	4	10	6	25	PARADIES	MENSCH		0		-1	-1
11	4	10	7	4	FAHRT	AUTOBAHN	AUTO	0		244870000000019	3833
11	4	10	8	36	GESCHLECHT	MANN	MÄNNLICH	0		328370000000019	5260
11	4	10	9	28	ANKÜNDIGUNG	EXAMEN	REDE	0		399970000000019	4559
11	4	10	10	6	ABSCHLUSS	PROJEKT		0		-1	-1
11	4	10	11	10	MAGEN	RESTAURANT	DARM	0		190989999999991	2568
11	4	10	12	40	PEITSCHE	MISSHANDLUNG	MISSHANDLUNG	1		7682.5	10232
11	4	10	13	16	STRICH	SKIZZE	SKIZZE	1		207170000000019	4107
11	4	10	14	19	DROGE	VERHEIMLICHUNG		0		-1	-1
11	4	10	15	32	SCHIFFBRUCH	UNGLÜCKSFALL		0		-1	-1
11	4	10	16	11	DIREKTOR	GESCHÄFT		0		-1	-1
11	4	10	17	37	NEUROSE	PSYCHOLOGIE		0		-1	-1
11	4	10	18	2	KAMERADSCHAFT	PARTNER	TREUE	0		400889999999991	12036
11	4	10	19	21	ELITE	VERMÖGEN		0		-1	-1
11	4	10	20	30	PASSION	ORGASMUS	LEIDENSCHAFT	0		150920000000019	2997
11	4	10	21	18	FASCHIST	IDEOLOGIE		0		-1	-1
11	4	10	22	33	OPERATION	KOMA		0		-1	-1
11	4	10	23	29	ZUSPITZUNG	PUNKT		0		-1	-1
11	4	10	24	22	LIEGE	VERANDA	FLÄCHE	0		551320000000019	6650
11	4	10	25	27	MONSTER	MUT		0		-1	-1
11	4	10	26	9	VOLK	GEMEINDE	BÜRGER	0		132728999999999	14181
11	4	10	27	1	PROGNOSE	GEWISSHEIT	ERGEBNIS	0		7761.5	10373
11	4	10	28	7	LOYALITÄT	BRUDER	TREUE	0		139989999999991	2141
11	4	10	29	31	SAMT	STOFF	WEICH	0		169560000000009	2398
11	4	10	30	20	SPIRALE	FRUCHTBARKEIT	UNSCHULD	0		462029999999981	7529
11	4	10	31	23	SCHNORCHEL	ATLANTIK	ATMUNG	0		5874	9239
11	4	10	32	3	LINIE	BUS	GERADE	0		147029999999981	2429
11	4	10	33	26	POLITIKER	ZUVERSICHT		0		-1	-1
11	4	10	34	14	ZUSAMMENHANG	VORZEICHEN	GEMEINSAMKEIT	0		306389999999991	6199
11	4	10	35	38	REDAKTEUR	KORRESPONDENZ	ZEITUNG	0		205929999999981	3143
11	4	10	36	39	ERMORDUNG	GESTÄNDNIS	HAFTSTRAFE	0		351279999999981	6559
11	4	10	37	17	KÄFER	RUINE		0		-1	-1
11	4	10	38	15	PATIENT	THERAPIE	AKTE	0		683260000000009	7362
11	4	10	39	24	MAKEL	SELBSTBEWUSSTSEIN		0		-1	-1
11	4	10	40	34	VERDROSSENHEIT	RESIGNATION	MISSMUT	0		441279999999981	5885
11	5	11	1	15	ATTRAKTION	WELTWUNDER		0		637959999999963	8497
11	5	11	2	10	ZULASSUNG	NACHWEIS	BESCHEID	0		8353.5	9360
11	5	11	3	25	PHILOSOPHIE	SINN	GEDICHT	0		511159999999963	6114
11	5	11	4	37	HIRTE	SCHAF	SCHAF	1		131909999999963	1994
11	5	11	5	7	BODEN	FUND		0		-1	-1
11	5	11	6	18	TREIBSTOFF	KILOMETER	TANK	0		227520000000019	2838
11	5	11	7	6	AMATEUR	HOBBY	PROFI	0		6079.5	7039
11	5	11	8	5	INSTITUTION	ABTEILUNG	EINRICHTUNG	0		154290000000037	3031
11	5	11	9	14	LEISTUNG	PROVISION		0		-1	-1
11	5	11	10	11	SCHEIDUNG	INSTABILITÄT	AUFSPALTUNG	0		679240000000037	9206
11	5	11	11	4	MEDAILLE	WETTBEWERB	SIEG	0		238170000000019	2919
11	5	11	12	21	GANS	ENTE		0		-1	-1
11	5	11	13	23	KATEGORIE	GÜLTIGKEIT	EINORDNUNG	0		193790000000037	5937
11	5	11	14	40	WIND	ELEMENT	ORKAN	0		2302	3257
11	5	11	15	32	KRAMPF	BEIN	MUSKEL	0		259879999999981	4485
11	5	11	16	12	ATOM	MOLEKÜL	MOLEKÜL	1		113309999999963	3093
11	5	11	17	34	SYMBOL	WAPPEN	ZEICHEN	0		1424	2331
11	5	11	18	17	HANDSCHRIFT	BUCHSTABE		0		-1	-1
11	5	11	19	27	DOLCH	STICH	STICH	1		153220000000019	2368
11	5	11	20	38	WEG	WILLE		0		-1	-1
11	5	11	21	26	HAND	GESTE	FU?	0		1548.5	2256
11	5	11	22	20	VATERUNSER	RELIGION	RELIGION	1		262479999999981	3980
11	5	11	23	8	REKORD	ARBEITSLOSIGKEIT		0		-1	-1
11	5	11	24	31	KOPPEL	STIER	STIER	1		363229999999981	5831
11	5	11	25	19	BEGNADIGUNG	DROHUNG		0		-1	-1
11	5	11	26	28	VERSEUCHUNG	RATTE	PEST	0		620179999999981	8569
11	5	11	27	35	BEHANDLUNG	MANDEL		0		-1	-1
11	5	11	28	24	AUSSCHAU	GIPFEL	ÜBERBLICK	0		359170000000019	5209
11	5	11	29	13	FEHLTRITT	VERANTWORTUNG		0		-1	-1
11	5	11	30	29	BUDE	KÜHLSCHRANK	ZIMMER	0		268479999999981	3533
11	5	11	31	33	STURZ	REGIERUNG		0		-1	-1
11	5	11	32	1	SCHALTER	FLUGHAFEN	LICHT	0		129479999999981	2957
11	5	11	33	36	WALZER	GALA	WIEN	0		2338.5	3010
11	5	11	34	30	STRATEGIE	NÄHERUNG	VORGEHEN	0		355229999999981	5364
11	5	11	35	16	TRAKTOR	LENKSTANGE		0		-1	-1
11	5	11	36	39	GEWINNUNG	WERBER		0		-1	-1
11	5	11	37	2	UNTAUGLICHKEIT	FAHRER	UNFÄHIGKEIT	0		223509999999963	4745
11	5	11	38	3	COMPUTER	ZEITVERTREIB	TASTAUR	0		2660.5	4362
11	5	11	39	9	WAHL	GREMIUM		0		-1	-1
11	5	11	40	22	KARTE	HINDERNIS	LAND	0		133470000000019	3348
11	6	12	1	15	VERHAFTUNG	KLINGE	BESTRAFUNG	0		6739.5	8880
11	6	12	2	13	STAAT	UNTERSTÜTZUNG	DEMOKRATIE	0		138640000000037	3259
11	6	12	3	11	PROGRAMM	KINO	UNTERHALTUNG	0		542190000000037	7399
11	6	12	4	20	HORN	WARNUNG		0		-1	-1
11	6	12	5	8	KARTELL	KONSENS	ABSPRACHE	0		5239	7519
11	6	12	6	10	ZAUBERKÜNSTLER	TRICK	MAGIE	0		2686	3480
11	6	12	7	16	FREUNDIN	ZÄRTLICHKEIT		0		-1	-1
11	6	12	8	30	DORF	ISOLATION		0		-1	-1
11	6	12	9	33	ERÖFFNUNG	GRÜNDUNG	FEIER	0		358790000000037	4980
11	6	12	10	38	ABEND	MORGEN	MOND	0		212759999999963	2691
11	6	12	11	32	KOORDINATION	HANDHABUNG	GENAUIGKEIT	0		396940000000037	6212
11	6	12	12	35	NOTLAGE	DILEMMA	HILFE	0		3145	4049
11	6	12	13	25	BESTATTUNG	SELBSTMORD	SARG	0		252720000000019	3441
11	6	12	14	26	EVOLUTION	ERWEITERUNG	FORTSCHRITT	0		418409999999963	8754
11	6	12	15	9	ADER	GESTEIN	BLUT	0		161470000000019	2252
11	6	12	16	39	ORDNUNG	ZUCHT		0		-1	-1
11	6	12	17	1	EMPFINDUNG	GELASSENHEIT	GEFÜHL	0		295229999999981	4499
11	6	12	18	19	BAHNSTEIG	ANPASSUNG	GLEIS	0		177340000000037	2770
11	6	12	19	6	SCHLACHTUNG	SCHWEIN		0		-1	-1
11	6	12	20	29	MOTOR	INDUSTRIALISIERUNG	BREMSE	0		332009999999963	4307
11	6	12	21	27	BEEINFLUSSUNG	VERMARKTUNG	KONZENTRATION	0		562409999999963	8458
11	6	12	22	36	EINSPARUNG	RECHNUNG		0		-1	-1
11	6	12	23	2	GENIE	MATHEMATIK	WAHNSINN	0		275729999999981	4706
11	6	12	24	34	BLEI	STAHL		0		-1	-1
11	6	12	25	37	INVESTITION	KONZERN	FINANZIERUNG	0		187979999999981	4318
11	6	12	26	4	KLOSTER	EINSCHRÄNKUNG	NONNE	0		1506	2300
11	6	12	27	18	PARTY	THEKE		0		-1	-1
11	6	12	28	24	ALARM	ÜBUNG	HILFE	0		812190000000037	9377
11	6	12	29	17	BEGRÜNDER	PRÄSIDENT		0		-1	-1
11	6	12	30	21	LIKÖR	SEKT		0		-1	-1
11	6	12	31	3	BEIFALL	APPLAUS	APPLAUS	1		172190000000037	3223
11	6	12	32	5	BINDUNG	BABY	EHE	0		146709999999963	1893
11	6	12	33	31	REICH	PROFIT		0		-1	-1
11	6	12	34	22	PARTEI	ABSTIMMUNG	ZUGEHÖRIGKEIT	0		506020000000019	7680
11	6	12	35	40	KERZE	DOCHT	LICHT	0		296209999999963	3706
11	6	12	36	12	HÖLLE	MYTHOS	HIMMEL	0		158609999999963	3203
11	6	12	37	14	SCHLAFWANDELN	UNWIRKLICHKEIT		0		-1	-1
11	6	12	38	7	HIRN	STUDIE		0		-1	-1
11	6	12	39	28	UNSTERBLICHKEIT	AUFERSTEHUNG		0		-1	-1
11	6	12	40	23	JUGEND	SCHWIMMBAD	KINDHEIT	0		251790000000037	4237
11	7	13	1	22	WIEDERHERSTELLUNG	VERSCHLECHTERUNG		0		-1	-1
11	7	13	2	34	FRAU	BLUSE	MANN	0		286429999999981	3443
11	7	13	3	14	MUSIK	OPER	KLANG	0		261179999999981	5945
11	7	13	4	1	WAHNSINN	ANSTALT		0		-1	-1
11	7	13	5	30	HASS	GEFECHT	LIEBE	0		1797	2593
11	7	13	6	16	TRAINING	PULS		0		-1	-1
11	7	13	7	13	ZAHLUNG	QUITTUNG	GELD	0		500479999999981	6140
11	7	13	8	39	FREILASSUNG	AUFENTHALT		0		-1	-1
11	7	13	9	37	FLAMME	LEUCHTE	FEUER	0		263809999999963	3461
11	7	13	10	32	KLEIDERSCHRANK	HANDSCHUH	ANZUG	0		361009999999963	4520
11	7	13	11	23	STREIK	KONFLIKT		0		-1	-1
11	7	13	12	29	KONJUNKTUR	DIAGNOSE	AUFSCHWUNG	0		166020000000019	8859
11	7	13	13	27	SUBSTANZ	SEELE	MASSE	0		164329999999981	2477
11	7	13	14	17	WAFFE	KRIEG	KRIEG	1		343220000000019	4239
11	7	13	15	7	KRANZ	NEST	KERZE	0		431909999999963	5450
11	7	13	16	15	VERBRÜDERUNG	ENTSCHULDIGUNG		0		-1	-1
11	7	13	17	31	TEICH	ÜBERSCHWEMMUNG	FROSCH	0		179070000000019	2603
11	7	13	18	25	GERICHTSHOF	UNWAHRHEIT	JUSTIZ	0		243640000000037	3999
11	7	13	19	3	OZEAN	KRABBE	ATLANTIK	0		457259999999963	9294
11	7	13	20	2	PARK	VEGETATION	BUCHT	0		512070000000019	5915
11	7	13	21	35	ZUCKER	SPEISE	SALZ	0		2597	3543
11	7	13	22	5	AUFTAKT	SPIEL	BEGINN	0		194459999999963	4013
11	7	13	23	26	KUNSTWERK	AUFMACHUNG	MALER	0		4830	5476
11	7	13	24	6	BEGEISTERUNG	GEFÜHL	EMOTION	0		181659999999963	2808
11	7	13	25	28	NACHRICHT	GEBURTSTAG		0		-1	-1
11	7	13	26	12	TRAINER	STIL		0		-1	-1
11	7	13	27	19	INSEL	URLAUBER	PALME	0		414540000000037	4817
11	7	13	28	9	STALL	KUH	PFERD	0		229570000000019	4555
11	7	13	29	21	REVOLUTION	WIDERSTAND	NEUANFANG	0		641090000000037	9098
11	7	13	30	18	BEWERTUNG	KELLNERIN	NOTE	0		340420000000019	4625
11	7	13	31	24	ENTSCHLOSSENHEIT	DURCHSETZUNG	ZUVERSICHT	0		347209999999963	6849
11	7	13	32	40	REGENSCHIRM	BEDARF	SONNE	0		233659999999963	3073
11	7	13	33	4	SPRECHER	AUFRUF		0		-1	-1
11	7	13	34	10	MILCH	KÄSE		0		-1	-1
11	7	13	35	8	BEWUNDERUNG	SCHÖNHEIT		0		-1	-1
11	7	13	36	33	SENDER	NOTIZ	RADIO	0		134009999999963	2599
11	7	13	37	20	ZAHL	PHYSIK		0		-1	-1
11	7	13	38	36	KLEINIGKEIT	WAAGE	GERING	0		534040000000037	6071
11	7	13	39	38	SUBMISSION	ERNIEDRIGUNG	UNTERWERFUNG	0		316270000000019	8738
11	7	13	40	11	DOKUMENT	BESCHEINIGUNG	PAPIER	0		169590000000037	2507
11	8	14	1	37	PARLAMENT	KANZLER	REGIERUNG	0		184009999999963	3360
11	8	14	2	33	KNOBLAUCH	VAMPIR	ZEHE	0		130680000000075	1869
11	8	14	3	30	DIAKONIE	VERSORGUNG	BEIHILFE	0		361930000000075	9977
11	8	14	4	16	FREUNDSCHAFT	GEFÄHRTE	TREUE	0		121040000000037	2800
11	8	14	5	3	IDIOT	UNSINN		0		-1	-1
11	8	14	6	20	ERKLÄRUNG	WISSENSCHAFT	NOTWENDIGKEIT	0		285390000000037	5137
11	8	14	7	28	SCHLÄGER	KRIMINALITÄT	GEFÄNGNIS	0		361909999999963	6550
11	8	14	8	35	LIST	NAZI	NAZI	1		115969999999925	2058
11	8	14	9	29	FAUST	GEWALT	SCHLAG	0		190930000000075	2924
11	8	14	10	39	GESELLSCHAFT	EINHEIT	AUSGELASSENHEIT	0		349669999999925	9139
11	8	14	11	31	TOD	NOTWEHR	SENSE	0		311590000000037	6945
11	8	14	12	21	UNABHÄNGIGKEIT	SELBSTBESTIMMUNG	FREIHEIT	0		842940000000037	9977
11	8	14	13	25	FRIEDEN	ALLIANZ	SEELE	0		221730000000075	3082
11	8	14	14	36	SÄUFER	WIRT	COCKTAIL	0		272980000000075	5256
11	8	14	15	22	AUTOR	ERFINDUNG	BUCH	0		672590000000037	7469
11	8	14	16	15	LAMM	MITTAGESSEN	HIRTE	0		434069999999925	5210
11	8	14	17	24	VATER	VORBILD	GEBET	0		733430000000075	8521
11	8	14	18	38	ZELT	ZIRKUS	DACH	0		164190000000037	2300
11	8	14	19	19	MINIMUM	NOTWENDIGKEIT	MINDESTANFORDERUNG	0		351819999999925	7170
11	8	14	20	13	URLAUB	AUSFALL	STRAND	0		215290000000037	3047
11	8	14	21	34	NACHBARSCHAFT	HECKE		0		-1	-1
11	8	14	22	32	SCHLUSSFOLGERUNG	KONSEQUENZ	KONSEQUENZ	1		231040000000037	6090
11	8	14	23	7	VORBEREITUNG	VERÖFFENTLICHUNG		0		-1	-1
11	8	14	24	14	WANGE	CHRIST	KUSS	0		270140000000037	3416
11	8	14	25	18	KONFRONTATION	RACHE	ÄRGER	0		827330000000075	9041
11	8	14	26	27	HINDERUNG	SIEGEL	HEMMNISS	0		309519999999925	6439
11	8	14	27	5	GANG	TOR	WECHSEL	0		297069999999925	4783
11	8	14	28	17	TECHNOLOGIE	GEHIRNWÄSCHE	ENTWICKLUNG	0		184390000000037	9956
11	8	14	29	4	INFLATION	ENTWERTUNG	VERFALL	0		393940000000037	6979
11	8	14	30	2	SOLO	MUSIKINSTRUMENT		0		258309999999963	4360
11	8	14	31	40	LEBER	ORGAN		0		-1	-1
11	8	14	32	8	EXPERIMENT	UNTERSUCHUNG	VERSUCH	0		156869999999925	2531
11	8	14	33	1	GEMEINSCHAFT	ZUSAMMENARBEIT		0		-1	-1
11	8	14	34	6	LIMIT	MAXIMUM	MAXIMAL	0		171069999999925	5049
11	8	14	35	12	UNHEIL	ALPTRAUM		0		-1	-1
11	8	14	36	26	RASSE	NATIONALIST		0		339219999999925	7757
11	8	14	37	23	FLÜCHTLING	ASYL	HEIMAT	0		259819999999925	4457
11	8	14	38	11	PRÄDIKAT	PRIMA		0		-1	-1
11	8	14	39	9	INTENSIVSTATION	KRANKENHAUS	KRANKENHAUS	1		360430000000075	6408
11	8	14	40	10	SCHMUGGEL	IMPORT		0		876919999999925	10628
