## Supplementary material for "Vast amounts of encoded items nullify but do not reverse the effect of sleep on declarative memory": Dataset: PAL_11_1_3.xlsx

### Sheet: Tabelle1
VP_Nr	Block	VersioN	counter	pair_code	cue	correct_answer	answer	accuracy	reactiontime1	reactiontime2
11	1	7	1	14	PROFESSOR	HOCHSCHULE	DOZENT	0	3068	4092
11	1	7	2	19	UMWELT	GEFÄHRDUNG	KLIMA	0	1674.3	2630
11	1	7	3	9	STEUER	UNTERSCHLAGUNG	LOHN	0	1916.2	2825
11	1	7	4	24	DOKTOR	KLINIK	UNIVERSITÄT	0	3027.9	6567
11	1	7	5	6	HEKTAR	ZAUN	LAND	0	2093.1	2759
11	1	7	6	15	SCHLAMM	HÜRDE	SCHMUTZ	0	1844.4	3081
11	1	7	7	39	ÄRGER	FEINDSELIGKEIT	STREIT	0	1644.1	2948
11	1	7	8	38	ZAUBERER	ENTHÜLLUNG	MAGIE	0	1167.5	1891
11	1	7	9	40	ARGUMENT	ENTSCHEIDUNG	STREIT	0	2491.5	3581
11	1	7	10	2	KAMMER	GEKLAPPER		0	-1	-1
11	1	7	11	7	BOTSCHAFTER	NATIONALITÄT	FLAGGE	0	2141.2	5947
11	1	7	12	13	ERFOLG	LEBENSLAUF	NIEDERLAGE	0	2644	4900
11	1	7	13	22	SCHLEIM	HAFER		0	-1	-1
11	1	7	14	28	ENTFÜHRUNG	AUSBEUTE	GEISEL	0	164939999999999	2577
11	1	7	15	26	ANTWORT	BEKENNTNIS	FRAGE	0	144889999999999	2254
11	1	7	16	12	WHISKY	DUDELSACK	DUDELSACK	1	1219.7	3679
11	1	7	17	30	DARBIETUNG	BEOBACHTUNG	AUFFÜHRUNG	0	331989999999999	5349
11	1	7	18	18	STANGE	STOSS	FAHNE	0	4485.5	5197
11	1	7	19	34	EMANZIPATION	GLEICHSTELLUNG	GLEICHSTELLUNG	1	185089999999999	4303
11	1	7	20	20	TINTE	BLEISTIFT	FEDER	0	3671.3	4357
11	1	7	21	16	FUSSKNÖCHEL	ARM	BEIN	0	411660000000001	4746
11	1	7	22	3	AUSBILDUNG	ZUKUNFT	BERUF	0	1617	2899
11	1	7	23	37	MIKROSKOP	BAKTERIEN	BAKTERIEN	1	1244.2	2972
11	1	7	24	5	ZITRONE	ERDBEERE	SAUER	0	1126.2	1839
11	1	7	25	33	CHARME	HERZ	CHARISMA	0	1756.5	3361
11	1	7	26	10	EIFERSUCHT	GRUND	NEID	0	1421.3	1943
11	1	7	27	31	TODESKAMPF	LEBEN	LEBEN	1	127389999999999	1998
11	1	7	28	25	METHODE	VERSUCH		0	-1	-1
11	1	7	29	4	WEISE	ART	ART	1	1983.3	2569
11	1	7	30	27	LAWINE	FELSBLOCK		0	-1	-1
11	1	7	31	35	HAUSSCHUHE	PFEIFE		0	-1	-1
11	1	7	32	21	KRANKENWAGEN	NOTFALL	NOTFALL	1	1635.5	2901
11	1	7	33	23	SCHÄDEL	LEICHE	KNOCHEN	0	143610000000001	2607
11	1	7	34	36	VERMITTLUNG	INTERVIEW	VERWALTUNG	0	1645.3	3112
11	1	7	35	1	HERZLICHKEIT	GEHÄSSIGKEIT	LIEBENSWERT	0	297310000000001	4790
11	1	7	36	32	ZERSTÖRUNG	AUSROTTUNG		0	-1	-1
11	1	7	37	11	ÜBERBLICK	STANDPUNKT	ÜBERSICHT	0	435610000000001	7700
11	1	7	38	17	VERSCHIEDENHEIT	GEGENTEIL	ANDERSARTIGKEIT	0	1902.5	4587
11	1	7	39	8	FIEBER	ERSCHÖPFUNG	SCHMERZEN	0	263970000000001	3926
11	1	7	40	29	ALGEBRA	FUNKTION	FORMEL	0	205179999999999	5590
11	2	8	1	12	ABFALL	SCHMUTZ	MÜLL	0	158969999999995	2665
11	2	8	2	14	LÜGE	WAHRHEIT	WAHRHEIT	1	177619999999995	2979
11	2	8	3	31	VERWALTUNG	GENEHMIGUNG	ORDNUNG	0	589569999999995	6802
11	2	8	4	40	GESTALTUNG	LANDSCHAFT		0	-1	-1
11	2	8	5	28	SCHATTEN	EXISTENZ	LICHT	0	128869999999995	2781
11	2	8	6	25	STIMMUNG	ATMOSPHÄRE	ATMOSPHÄRE	1	139410000000009	4197
11	2	8	7	10	IRRTUM	MISSVERSTÄNDNIS	FEHLER	0	580130000000005	6663
11	2	8	8	7	FENSTER	BEWOHNER	HAUS	0	325530000000005	3764
11	2	8	9	38	PFEFFER	BUTTER	SALZ	0	974199999999953	1782
11	2	8	10	16	PERSON	SCHADEN		0	-1	-1
11	2	8	11	29	SÄUGLING	WIEGE	BABY	0	164919999999995	2224
11	2	8	12	30	STRAND	VERGNÜGEN	MEER	0	1690	2251
11	2	8	13	37	FISCHER	MEER	BOOT	0	1207.5	1782
11	2	8	14	35	LEICHTIGKEIT	SCHWERKRAFT	EINFACH	0	154210000000009	2314
11	2	8	15	36	LEERE	DUMPFHEIT		0	-1	-1
11	2	8	16	8	FAMILIE	MUTTER	KIND	0	193160000000009	2706
11	2	8	17	9	BEMÜHUNGEN	ANSTRENGUNG	ANSTRENGUNG	1	1647	3262
11	2	8	18	32	MÜNDIGKEIT	ABHÄNGIGKEIT	UNABHÄNGIGKEIT	0	286880000000005	6593
11	2	8	19	23	ÄRA	ZEITALTER	ZEITALTER	1	262789999999991	6217
11	2	8	20	11	REIZ	REAKTION	REAKTION	1	128539999999991	2571
11	2	8	21	22	BEGINN	FOLGE	ANFANG	0	1619.5	2403
11	2	8	22	39	RÄUBER	DIEBSTAHL	DIEBSTAHL	1	168630000000005	3243
11	2	8	23	27	ERFAHRUNG	UNWISSENHEIT	WISSNE	0	1621.5	2524
11	2	8	24	15	PLAKAT	HAMMER		0	-1	-1
11	2	8	25	4	TRANSPORT	LAGER		0	-1	-1
11	2	8	26	20	FLEISCH	RAUBTIER	TIER	0	418119999999995	4715
11	2	8	27	17	THEMA	INTERESSE	DISKUSSION	0	306889999999991	4840
11	2	8	28	21	ERMÜDUNG	KREISLAUF		0	242569999999995	7669
11	2	8	29	18	BLASE	BAUCH	DARM	0	1201	1910
11	2	8	30	2	GELEGENHEIT	LIEBSCHAFT	MÖGLICHKEIT	0	241219999999995	4209
11	2	8	31	13	BÜSTENHALTER	BUSEN	BUSEN	1	136010000000009	2192
11	2	8	32	24	SOZIALIST	PAROLE	FASCHIST	0	1797.5	2866
11	2	8	33	26	ADMIRAL	WAFFENRUHE	MARINE	0	388719999999995	8080
11	2	8	34	1	WOHNUNG	HEIM	HAUS	0	1329	1983
11	2	8	35	6	DICHTER	ZITAT	DENKER	0	907699999999953	1549
11	2	8	36	3	GABEL	SOSSE	LÖFFEL	0	131519999999995	2310
11	2	8	37	5	JUNGFRAU	SCHLEIER	UNBEFLECKT	0	385669999999995	6487
11	2	8	38	34	ENTSPANNUNG	BEDROHUNG	HEKTIK	0	623210000000009	7561
11	2	8	39	19	LERCHE	FRÖHLICHKEIT	VOGEL	0	1636.5	2308
11	2	8	40	33	GETRÄNK	SCHAUM		0	-1	-1
11	3	9	1	15	BÜCHEREI	VERLEIH	BIBLIOTHEK	0	2242.5	5195
11	3	9	2	10	VORTRAG	REDNER		0	-1	-1
11	3	9	3	2	GEDULD	KONTROLLE	DAUER	0	1421.5	1986
11	3	9	4	29	RHEUMATISMUS	IMMUNITÄT		0	-1	-1
11	3	9	5	4	TÜR	SCHRANK	HAUS	0	185220000000019	2439
11	3	9	6	30	ZUGEHÖRIGKEIT	GENERATION	NATIONALITÄT	0	379439999999991	7516
11	3	9	7	1	INSTANZ	GESETZGEBUNG	BEHÖRDE	0	287860000000009	4654
11	3	9	8	21	ORIENTIERUNG	AUSGANG	RICHTUNG	0	119470000000019	4304
11	3	9	9	9	KOCHTOPF	BÜGELEISEN	HERD	0	279629999999981	3330
11	3	9	10	19	VERBRENNUNG	PROZESSION	SCHMERZEN	0	246720000000019	5862
11	3	9	11	34	REGEL	KOMBINATION		0	-1	-1
11	3	9	12	13	SARG	GRAB	TOD	0	2203.5	2859
11	3	9	13	39	ABRECHNUNG	BANKIER	ENTLOHUNG	0	395279999999981	7562
11	3	9	14	33	ÄHNLICHKEIT	WIEDERHOLUNG	UNTERSCHIEDLICHKEIT	0	221129999999981	4735
11	3	9	15	7	SPRÜHREGEN	FLUSS	REGENBOGEN	0	206229999999981	3890
11	3	9	16	20	KUMMER	TRAURIGKEIT	SORGEN	0	197129999999981	2981
11	3	9	17	36	VERZIERUNG	PALAST		0	-1	-1
11	3	9	18	3	GITTER	BESCHRÄNKUNG	NETZ	0	153070000000019	2307
11	3	9	19	37	STUDIUM	WIRTSCHAFT	BERUF	0	159989999999991	2292
11	3	9	20	14	VERANSTALTUNG	ÖFFENTLICHKEIT	ÖFFENTLICHKEIT	1	198679999999981	4216
11	3	9	21	26	DUFT	GERUCH	NASE	0	2609.5	3250
11	3	9	22	31	ANREGUNG	BEISPIEL	WAHRNEHMUNG	0	3920.5	6720
11	3	9	23	16	KRANKHEIT	SYMPTOM	BETT	0	2896	4447
11	3	9	24	11	GESCHOSS	PFEIL	DACH	0	201129999999981	2640
11	3	9	25	38	SEILTÄNZER	SCHWERPUNKT	ARTIST	0	191629999999981	2941
11	3	9	26	24	GANGSTER	VERBRECHEN	KRIMINALITÄT	0	2560	10984
11	3	9	27	8	ANHÄNGER	MEISTER	GEFOLGE	0	271870000000019	3679
11	3	9	28	32	GLETSCHER	POL	EIS	0	111160000000009	1536
11	3	9	29	17	SONATE	KLAVIER		0	4933.5	7256
11	3	9	30	35	AUFPRALL	FALL	STURZ	0	327110000000009	4278
11	3	9	31	18	WELLE	FLUT	MEER	0	214070000000019	2788
11	3	9	32	27	STRICK	SCHLINGE	SEIL	0	170239999999991	2465
11	3	9	33	12	HALLE	TURNIER	KONZERT	0	631260000000009	7424
11	3	9	34	6	BÜRGSCHAFT	VOLLMACHT		0	291770000000019	5331
11	3	9	35	23	TOTSCHLAG	BRUTALITÄT	MORD	0	128910000000009	1861
11	3	9	36	22	TAKT	HARFE	GEFÜHL	0	147860000000009	3106
11	3	9	37	5	KAMERAD	OPFER	FREUND	0	298389999999991	4050
11	3	9	38	25	FINDIGKEIT	EINFALL	SCHLAU	0	215829999999981	3101
11	3	9	39	40	GESCHENK	UNDANK	ÜBERRASCHUNG	0	316339999999991	4896
11	3	9	40	28	GEMÜT	HEITERKEIT	STIMMUNG	0	318970000000019	4882
11	4	10	1	9	VOLK	GEMEINDE	NATION	0	336729999999981	4234
11	4	10	2	2	KAMERADSCHAFT	PARTNER	TREUE	0	147239999999991	2401
11	4	10	3	37	NEUROSE	PSYCHOLOGIE	PSYCHOLOGIE	1	512210000000009	7338
11	4	10	4	26	POLITIKER	ZUVERSICHT	PARTEI	0	5444.5	6345
11	4	10	5	21	ELITE	VERMÖGEN	EINHEIT	0	447339999999991	6240
11	4	10	6	8	UMARMUNG	INTEGRATION	ZÄRTLICHKEIT	0	247770000000019	4657
11	4	10	7	40	PEITSCHE	MISSHANDLUNG	HIEB	0	156270000000019	2251
11	4	10	8	15	PATIENT	THERAPIE	ARZT	0	2654.5	3485
11	4	10	9	31	SAMT	STOFF	SAUM	0	130120000000019	2051
11	4	10	10	29	ZUSPITZUNG	PUNKT		0	-1	-1
11	4	10	11	35	VERLAUF	ENDUNG	ABLAUF	0	215179999999981	3209
11	4	10	12	38	REDAKTEUR	KORRESPONDENZ	JOURNALIST	0	175879999999981	4333
11	4	10	13	30	PASSION	ORGASMUS	LEIDENSCHAFT	0	132710000000009	2613
11	4	10	14	3	LINIE	BUS	GERADE	0	1247	2033
11	4	10	15	22	LIEGE	VERANDA	STUHL	0	218029999999981	3645
11	4	10	16	11	DIREKTOR	GESCHÄFT		0	-1	-1
11	4	10	17	20	SPIRALE	FRUCHTBARKEIT	VERHÜTUNG	0	183810000000009	4199
11	4	10	18	33	OPERATION	KOMA	GENESUNG	0	383189999999991	5111
11	4	10	19	1	PROGNOSE	GEWISSHEIT	VORAUSSAGE	0	252570000000019	6700
11	4	10	20	27	MONSTER	MUT		0	-1	-1
11	4	10	21	7	LOYALITÄT	BRUDER	TREUE	0	119439999999991	3779
11	4	10	22	25	PARADIES	MENSCH	LEBEN	0	278510000000009	3977
11	4	10	23	23	SCHNORCHEL	ATLANTIK	TAUCHEN	0	148979999999981	3894
11	4	10	24	17	KÄFER	RUINE		0	-1	-1
11	4	10	25	19	DROGE	VERHEIMLICHUNG		0	-1	-1
11	4	10	26	13	GENAUIGKEIT	AUFMERKSAMKEIT		0	-1	-1
11	4	10	27	39	ERMORDUNG	GESTÄNDNIS	INHAFTIERUNG	0	310910000000009	5826
11	4	10	28	4	FAHRT	AUTOBAHN		0	-1	-1
11	4	10	29	28	ANKÜNDIGUNG	EXAMEN	MELDUNG	0	212770000000019	2966
11	4	10	30	16	STRICH	SKIZZE	SKIZZE	1	174060000000009	3142
11	4	10	31	6	ABSCHLUSS	PROJEKT		0	-1	-1
11	4	10	32	34	VERDROSSENHEIT	RESIGNATION		0	-1	-1
11	4	10	33	10	MAGEN	RESTAURANT	HUNGER	0	241239999999991	4126
11	4	10	34	24	MAKEL	SELBSTBEWUSSTSEIN		0	-1	-1
11	4	10	35	5	ANZUG	BÖRSE		0	-1	-1
11	4	10	36	14	ZUSAMMENHANG	VORZEICHEN	VERBINDUNG	0	220920000000019	3439
11	4	10	37	36	GESCHLECHT	MANN	MÄNNLICH	0	109439999999991	2900
11	4	10	38	32	SCHIFFBRUCH	UNGLÜCKSFALL		0	-1	-1
11	4	10	39	12	ZENTIMETER	METER	METER	1	171770000000019	4249
11	4	10	40	18	FASCHIST	IDEOLOGIE	RASSIST	0	163489999999991	2771
11	5	11	1	17	HANDSCHRIFT	BUCHSTABE	SIGNATUR	0	1885.5	3673
11	5	11	2	1	SCHALTER	FLUGHAFEN	LICHT	0	151309999999963	2253
11	5	11	3	22	KARTE	HINDERNIS	ROUTE	0	261590000000037	3395
11	5	11	4	6	AMATEUR	HOBBY	ANFÄNGER	0	170229999999981	3269
11	5	11	5	18	TREIBSTOFF	KILOMETER		0	-1	-1
11	5	11	6	27	DOLCH	STICH	STICH	1	115420000000019	2094
11	5	11	7	10	ZULASSUNG	NACHWEIS	GENEHMIGUNG	0	191440000000037	3453
11	5	11	8	34	SYMBOL	WAPPEN	ZEICHEN	0	118259999999963	2100
11	5	11	9	26	HAND	GESTE		0	-1	-1
11	5	11	10	23	KATEGORIE	GÜLTIGKEIT	EINEHIT	0	148990000000037	2503
11	5	11	11	31	KOPPEL	STIER	STIER	1	250790000000037	3274
11	5	11	12	20	VATERUNSER	RELIGION	GEBET	0	155670000000019	2378
11	5	11	13	16	TRAKTOR	LENKSTANGE	FELD	0	281440000000037	4032
11	5	11	14	2	UNTAUGLICHKEIT	FAHRER		0	-1	-1
11	5	11	15	12	ATOM	MOLEKÜL	MOLEKÜL	1	108359999999963	3181
11	5	11	16	37	HIRTE	SCHAF	SCHAF	1	160970000000019	2295
11	5	11	17	5	INSTITUTION	ABTEILUNG	EINRICHTUNG	0	324540000000037	4687
11	5	11	18	40	WIND	ELEMENT	ORKAN	0	332740000000037	4254
11	5	11	19	15	ATTRAKTION	WELTWUNDER		0	-1	-1
11	5	11	20	38	WEG	WILLE	ZIEL	0	289809999999963	3459
11	5	11	21	11	SCHEIDUNG	INSTABILITÄT		0	-1	-1
11	5	11	22	33	STURZ	REGIERUNG	UNFALL	0	159179999999981	2576
11	5	11	23	4	MEDAILLE	WETTBEWERB	SIEGER	0	222609999999963	3023
11	5	11	24	3	COMPUTER	ZEITVERTREIB	LAPTOP	0	477529999999981	6052
11	5	11	25	36	WALZER	GALA		0	-1	-1
11	5	11	26	35	BEHANDLUNG	MANDEL		0	-1	-1
11	5	11	27	7	BODEN	FUND		0	-1	-1
11	5	11	28	19	BEGNADIGUNG	DROHUNG	FREILASSUNG	0	372779999999981	5404
11	5	11	29	30	STRATEGIE	NÄHERUNG	VORGEHEN	0	193809999999963	3021
11	5	11	30	24	AUSSCHAU	GIPFEL	ÜBERBLICK	0	1572	3259
11	5	11	31	25	PHILOSOPHIE	SINN		0	-1	-1
11	5	11	32	14	LEISTUNG	PROVISION		0	-1	-1
11	5	11	33	39	GEWINNUNG	WERBER		0	-1	-1
11	5	11	34	29	BUDE	KÜHLSCHRANK	ZIMMER	0	227990000000037	3589
11	5	11	35	32	KRAMPF	BEIN	MUSKEL	0	135759999999963	2300
11	5	11	36	13	FEHLTRITT	VERANTWORTUNG		0	-1	-1
11	5	11	37	21	GANS	ENTE		0	-1	-1
11	5	11	38	8	REKORD	ARBEITSLOSIGKEIT		0	-1	-1
11	5	11	39	9	WAHL	GREMIUM		0	473879999999981	6367
11	5	11	40	28	VERSEUCHUNG	RATTE	PEST	0	165979999999981	2219
11	6	12	1	4	KLOSTER	EINSCHRÄNKUNG	MÖNCH	0	3117	4276
11	6	12	2	2	GENIE	MATHEMATIK	WAHNSINN	0	1219.5	5129
11	6	12	3	19	BAHNSTEIG	ANPASSUNG	GELIS	0	106009999999963	1665
11	6	12	4	18	PARTY	THEKE	FEIER	0	288509999999963	3449
11	6	12	5	14	SCHLAFWANDELN	UNWIRKLICHKEIT		0	-1	-1
11	6	12	6	6	SCHLACHTUNG	SCHWEIN	FLEISCH	0	281559999999963	3696
11	6	12	7	11	PROGRAMM	KINO	UNTERHALTUNG	0	271109999999963	4276
11	6	12	8	20	HORN	WARNUNG		0	-1	-1
11	6	12	9	12	HÖLLE	MYTHOS	HIMMEL	0	1263	2473
11	6	12	10	37	INVESTITION	KONZERN	FINANZIERUNG	0	159720000000019	3730
11	6	12	11	1	EMPFINDUNG	GELASSENHEIT	WAHRNEHMUNG	0	2025.5	4016
11	6	12	12	30	DORF	ISOLATION	STADT	0	242809999999963	3266
11	6	12	13	40	KERZE	DOCHT	LICHT	0	132579999999981	2130
11	6	12	14	29	MOTOR	INDUSTRIALISIERUNG		0	-1	-1
11	6	12	15	24	ALARM	ÜBUNG		0	-1	-1
11	6	12	16	16	FREUNDIN	ZÄRTLICHKEIT	FREUND	0	277770000000019	4325
11	6	12	17	13	STAAT	UNTERSTÜTZUNG	ORGAN	0	484209999999963	5999
11	6	12	18	27	BEEINFLUSSUNG	VERMARKTUNG	MANIPULATION	0	418109999999963	7165
11	6	12	19	8	KARTELL	KONSENS	ABSTIMMUNG	0	238759999999963	3884
11	6	12	20	39	ORDNUNG	ZUCHT	CHAOS	0	534720000000019	6193
11	6	12	21	26	EVOLUTION	ERWEITERUNG	ENTWICKLUNG	0	161070000000019	6796
11	6	12	22	9	ADER	GESTEIN	BLUT	0	2188	3099
11	6	12	23	23	JUGEND	SCHWIMMBAD	ERWACHSEN	0	296270000000019	4518
11	6	12	24	22	PARTEI	ABSTIMMUNG	DEMOKRATIE	0	335309999999963	6574
11	6	12	25	10	ZAUBERKÜNSTLER	TRICK	MAGIE	0	187929999999981	3315
11	6	12	26	28	UNSTERBLICHKEIT	AUFERSTEHUNG		0	-1	-1
11	6	12	27	35	NOTLAGE	DILEMMA	HILFE	0	247020000000019	3208
11	6	12	28	25	BESTATTUNG	SELBSTMORD	TOD	0	602170000000019	6567
11	6	12	29	5	BINDUNG	BABY	EHE	0	289670000000019	3268
11	6	12	30	31	REICH	PROFIT	ARM	0	119290000000037	1752
11	6	12	31	33	ERÖFFNUNG	GRÜNDUNG		0	-1	-1
11	6	12	32	17	BEGRÜNDER	PRÄSIDENT		0	-1	-1
11	6	12	33	36	EINSPARUNG	RECHNUNG		0	-1	-1
11	6	12	34	32	KOORDINATION	HANDHABUNG		0	-1	-1
11	6	12	35	15	VERHAFTUNG	KLINGE	ILLEGAL	0	232229999999981	3455
11	6	12	36	7	HIRN	STUDIE	GEDÄCHTNIS	0	203690000000037	4376
11	6	12	37	38	ABEND	MORGEN	NACHT	0	165909999999963	2247
11	6	12	38	34	BLEI	STAHL	SCHWER	0	195079999999981	2684
11	6	12	39	21	LIKÖR	SEKT	RUM	0	2349	2947
11	6	12	40	3	BEIFALL	APPLAUS	KLATSCHEN	0	165209999999963	3260
11	7	13	1	25	GERICHTSHOF	UNWAHRHEIT	URTEIL	0	286929999999981	4680
11	7	13	2	21	REVOLUTION	WIDERSTAND	NEUBEGINN	0	174129999999981	3699
11	7	13	3	40	REGENSCHIRM	BEDARF	SONNENSCHEIN	0	463990000000037	6379
11	7	13	4	39	FREILASSUNG	AUFENTHALT	INHAFTIERUNG	0	155759999999963	3429
11	7	13	5	1	WAHNSINN	ANSTALT	GENIE	0	2100.5	2726
11	7	13	6	35	ZUCKER	SPEISE	SALZ	0	102040000000037	1810
11	7	13	7	23	STREIK	KONFLIKT		0	-1	-1
11	7	13	8	15	VERBRÜDERUNG	ENTSCHULDIGUNG		0	-1	-1
11	7	13	9	10	MILCH	KÄSE	KUIH	0	239990000000037	3068
11	7	13	10	29	KONJUNKTUR	DIAGNOSE	AUFSCHWUNG	0	195820000000019	3411
11	7	13	11	22	WIEDERHERSTELLUNG	VERSCHLECHTERUNG	REPARATUR	0	348890000000037	4829
11	7	13	12	19	INSEL	URLAUBER	FESTLAND	0	5004.5	6828
11	7	13	13	12	TRAINER	STIL	MANNSCHAFT	0	233040000000037	3475
11	7	13	14	14	MUSIK	OPER	TANZ	0	314079999999981	4024
11	7	13	15	3	OZEAN	KRABBE		0	606270000000019	9072
11	7	13	16	6	BEGEISTERUNG	GEFÜHL	FREUDE	0	313979999999981	4486
11	7	13	17	34	FRAU	BLUSE	MANN	0	112909999999963	1649
11	7	13	18	26	KUNSTWERK	AUFMACHUNG	KÜNSTLER	0	178690000000037	4939
11	7	13	19	9	STALL	KUH	PFERD	0	207270000000019	3699
11	7	13	20	13	ZAHLUNG	QUITTUNG	EINNAHME	0	193009999999963	3040
11	7	13	21	33	SENDER	NOTIZ	RADIO	0	116929999999981	1788
11	7	13	22	18	BEWERTUNG	KELLNERIN	KRITIK	0	531959999999963	6295
11	7	13	23	37	FLAMME	LEUCHTE	FEUER	0	1258.5	3789
11	7	13	24	2	PARK	VEGETATION		0	-1	-1
11	7	13	25	36	KLEINIGKEIT	WAAGE		0	-1	-1
11	7	13	26	11	DOKUMENT	BESCHEINIGUNG	UNTERSCHRIFT	0	170570000000019	4026
11	7	13	27	38	SUBMISSION	ERNIEDRIGUNG	ERNIEDRIGUNG	1	167820000000019	6151
11	7	13	28	17	WAFFE	KRIEG	TAT	0	193240000000037	2304
11	7	13	29	24	ENTSCHLOSSENHEIT	DURCHSETZUNG	DURCHSETZUNGSVERMÖGEN	0	2267.5	6052
11	7	13	30	32	KLEIDERSCHRANK	HANDSCHUH		0	220779999999981	3609
11	7	13	31	7	KRANZ	NEST	KRONE	0	162040000000037	2539
11	7	13	32	31	TEICH	ÜBERSCHWEMMUNG	FROSCH	0	121579999999981	2943
11	7	13	33	28	NACHRICHT	GEBURTSTAG	MELDUNG	0	134409999999963	3725
11	7	13	34	4	SPRECHER	AUFRUF	ANSSAGE	0	1660	2629
11	7	13	35	16	TRAINING	PULS		0	-1	-1
11	7	13	36	30	HASS	GEFECHT	LIEBE	0	111620000000019	1774
11	7	13	37	27	SUBSTANZ	SEELE	MASSE	0	2170	3219
11	7	13	38	8	BEWUNDERUNG	SCHÖNHEIT	BEGEISTERUNG	0	325659999999963	4805
11	7	13	39	20	ZAHL	PHYSIK	NUMMER	0	140620000000019	2179
11	7	13	40	5	AUFTAKT	SPIEL	BEGINN	0	163320000000019	3086
11	8	14	1	32	SCHLUSSFOLGERUNG	KONSEQUENZ	LÖSUNG	0	176709999999963	2864
11	8	14	2	39	GESELLSCHAFT	EINHEIT	GEMEINSCHAFT	0	241009999999963	7539
11	8	14	3	9	INTENSIVSTATION	KRANKENHAUS	KRANKENHASU	1	2945.5	5391
11	8	14	4	38	ZELT	ZIRKUS		0	-1	-1
11	8	14	5	33	KNOBLAUCH	VAMPIR	ZEHE	0	140819999999925	1919
11	8	14	6	17	TECHNOLOGIE	GEHIRNWÄSCHE	TECHNIK	0	3016.5	4365
11	8	14	7	25	FRIEDEN	ALLIANZ	SEGEN	0	150340000000037	2893
11	8	14	8	22	AUTOR	ERFINDUNG	BUCH	0	112219999999925	1698
11	8	14	9	16	FREUNDSCHAFT	GEFÄHRTE	TREUE	0	108490000000037	2337
11	8	14	10	3	IDIOT	UNSINN		0	-1	-1
11	8	14	11	23	FLÜCHTLING	ASYL	HEIMATLOS	0	174630000000075	4039
11	8	14	12	10	SCHMUGGEL	IMPORT		0	-1	-1
11	8	14	13	40	LEBER	ORGAN		0	-1	-1
11	8	14	14	27	HINDERUNG	SIEGEL	HINDERNIS	0	349509999999963	4649
11	8	14	15	34	NACHBARSCHAFT	HECKE		0	-1	-1
11	8	14	16	24	VATER	VORBILD	MUTTER	0	124709999999963	3629
11	8	14	17	26	RASSE	NATIONALIST	FASCHIST	0	389430000000075	11629
11	8	14	18	30	DIAKONIE	VERSORGUNG	BEDÜRFTIG	0	358330000000075	6185
11	8	14	19	15	LAMM	MITTAGESSEN	SCHAF	0	123459999999963	4823
11	8	14	20	6	LIMIT	MAXIMUM	MAXIMAL	0	174559999999963	6279
11	8	14	21	28	SCHLÄGER	KRIMINALITÄT		0	-1	-1
11	8	14	22	1	GEMEINSCHAFT	ZUSAMMENARBEIT		0	-1	-1
11	8	14	23	37	PARLAMENT	KANZLER	DEMOKRATIE	0	139569999999925	3103
11	8	14	24	7	VORBEREITUNG	VERÖFFENTLICHUNG		0	-1	-1
11	8	14	25	18	KONFRONTATION	RACHE	STREIT	0	183030000000075	4513
11	8	14	26	14	WANGE	CHRIST	KUSS	0	136890000000037	1959
11	8	14	27	8	EXPERIMENT	UNTERSUCHUNG	VERSUCH	0	147719999999925	2575
11	8	14	28	13	URLAUB	AUSFALL	FREIZEIT	0	235119999999925	3898
11	8	14	29	2	SOLO	MUSIKINSTRUMENT	ALLEINE	0	352890000000037	4590
11	8	14	30	11	PRÄDIKAT	PRIMA		0	-1	-1
11	8	14	31	12	UNHEIL	ALPTRAUM		0	-1	-1
11	8	14	32	36	SÄUFER	WIRT		0	-1	-1
11	8	14	33	4	INFLATION	ENTWERTUNG	ABWERTUNG	0	318509999999963	6443
11	8	14	34	19	MINIMUM	NOTWENDIGKEIT	WENIG	0	855830000000075	9114
11	8	14	35	5	GANG	TOR	WECHSEL	0	210280000000075	3629
11	8	14	36	35	LIST	NAZI	NAZI	1	103059999999963	2298
11	8	14	37	21	UNABHÄNGIGKEIT	SELBSTBESTIMMUNG	FREIHEIT	0	167409999999963	3137
11	8	14	38	20	ERKLÄRUNG	WISSENSCHAFT		0	-1	-1
11	8	14	39	29	FAUST	GEWALT	SCHLAG	0	1356	2260
11	8	14	40	31	TOD	NOTWEHR	BEGRÄBNIS	0	662840000000037	9148
