## Supplementary material for "Vast amounts of encoded items nullify but do not reverse the effect of sleep on declarative memory": Dataset: PAL_11_2_2.xlsx

### Sheet: Tabelle1
VP_Nr	Block	VersioN	counter	pair_code	cue	correct_answer	answer		accuracy	reactiontime1	reactiontime2
11	1	15	1	4	BRILLE	KRAWATTE	AUGEN	0		1870.5	3244
11	1	15	2	35	GOTT	VEREHRUNG		0		-1	-1
11	1	15	3	5	STÜTZE	BEGLEITER	SCHULTER	0		4721.4	6238
11	1	15	4	19	ARBEITER	EINKOMMEN	AKADEMIKER	0		4545.6	6352
11	1	15	5	38	GEGNER	WAFFENSTILLSTAND	ANGRIFF	0		1977	3142
11	1	15	6	24	AKTEUR	DRAMATIK		0		-1	-1
11	1	15	7	39	DESSERT	HONIG	KUCHEN	0		5152.1	6150
11	1	15	8	21	AUSEINANDERSETZUNG	ÜBERLEGUNG	STREIT	0		3039.8	4402
11	1	15	9	40	BEARBEITUNG	HONORAR		0		-1	-1
11	1	15	10	36	INFORMATIK	PROGRAMMIERUNG	PROGRAMMIERUNG	1		3861.5	8318
11	1	15	11	13	WANDEL	ZWISCHENZEIT	ZEIT	0		2174.7	3801
11	1	15	12	14	REGIME	ZERSCHLAGUNG	NIEDERGANG	0		7855.8	9837
11	1	15	13	15	TRITT	SOHLE		0		-1	-1
11	1	15	14	20	REGENBOGEN	FARBE		0		-1	-1
11	1	15	15	23	OPPOSITION	VERWEIGERUNG		0		-1	-1
11	1	15	16	9	SUBKULTUR	UNTERGRUND		0		-1	-1
11	1	15	17	16	SONNE	GRAD	MOND	0		3658.3	6345
11	1	15	18	12	TECHNIKER	INGENIEUR		0		-1	-1
11	1	15	19	2	UNTERSCHRIFT	FORMULAR	SIGNATUR	0		182960000000001	3925
11	1	15	20	18	ERNÄHRUNG	EIWEIß	GESUND	0		572260000000001	6569
11	1	15	21	28	BILD	FOTO		0		-1	-1
11	1	15	22	29	INTERVENTION	STREIT	EINHALT	0		415310000000001	5895
11	1	15	23	7	DONNER	BLITZ	BLITZ	1		134579999999999	2383
11	1	15	24	25	DRECK	VERUNREINIGUNG	SCHMUTZ	0		324129999999999	4393
11	1	15	25	8	GELIEBTE	GEHEIMNIS	FRAU	0		431129999999999	4982
11	1	15	26	26	POLIZEI	EINSATZ	EINSATZ	1		146739999999999	3223
11	1	15	27	17	KOOPERATION	MITHILFE	ZUSAMMENARBEIT	0		471310000000001	7522
11	1	15	28	31	ERMITTLUNG	SCHULD		0		-1	-1
11	1	15	29	37	BEFRAGUNG	MEHRHEIT	INTERESSE	0		4730	11089
11	1	15	30	27	KUNST	ARTIST	KÖNNEN	0		598279999999999	7092
11	1	15	31	34	PATRIOTISMUS	EXTREMISMUS	NATIONALSOZIALIST	0		6483.5	10217
11	1	15	32	33	TAGEBUCH	BIOGRAPHIE	BIOGRAPHIE	1		279810000000001	7843
11	1	15	33	30	ERDBALL	WELTKARTE	WELTKARTE	1		463989999999999	6874
11	1	15	34	3	VORSTAND	LEITER	LEITER	1		1893	2629
11	1	15	35	22	STROH	WALDBRAND	HEU	0		164089999999999	2150
11	1	15	36	10	ZOO	BÄR	TIERE	0		1984.5	2676
11	1	15	37	6	MANDANT	RECHT	RECHTSSTAAT	0		508429999999999	8931
11	1	15	38	1	PYRAMIDE	ARCHITEKTUR	SKULPTUR	0		447010000000001	6390
11	1	15	39	11	SCHÄTZUNG	SPEKULATION	ANGABE	0		266270000000001	4335
11	1	15	40	32	FORMEL	BERECHNUNG	SYMBOL	0		461379999999999	6138
11	2	16	1	24	MODE	HOSE	KLEIDUNG	0		173969999999995	2799
11	2	16	2	16	BIRKE	LAUB	BAUM	0		204060000000009	4519
11	2	16	3	10	FLÄCHE	ZENTRUM	HEKTAR	0		164389999999991	3112
11	2	16	4	36	BOMBE	TERRORIST	TERRORIST	1		3404.5	7087
11	2	16	5	20	ANLAGE	RENDITE	MUSIK	0		229439999999991	6739
11	2	16	6	18	ASSISTENT	PROFESSION	GEHILFE	0		319939999999991	4605
11	2	16	7	15	VISUM	TOURISMUS	TOURISMUS	1		312019999999995	5151
11	2	16	8	28	BOOT	MATROSE	MEER	0		4064	4707
11	2	16	9	4	UNRECHT	BENACHTEILIGUNG	ZWEIFEL	0		195230000000005	3142
11	2	16	10	30	AUSKUNFT	PROPAGANDA	INFORMATION	0		340330000000005	5211
11	2	16	11	37	MÖRDER	SÜNDE	HAFTSTRAFE	0		551289999999991	7763
11	2	16	12	27	ROUTE	HEIMWEG	RICHTUNG	0		1454.5	2742
11	2	16	13	2	GEFAHR	HAI	VORSICHT	0		10289.8	11886
11	2	16	14	26	PUBLIKUM	ZUSCHAUER	ZUSCHAUER	1		241010000000009	3434
11	2	16	15	34	STUDENT	KLAUSUR		0		-1	-1
11	2	16	16	5	NATION	EINIGKEIT	FLAGGE	0		2922	3919
11	2	16	17	35	FREUDE	LUST	ENTSPANNUNG	0		264460000000009	4454
11	2	16	18	22	DIREKTION	BESCHLUSS	CHEF	0		252930000000005	4397
11	2	16	19	33	VERGÜTUNG	GELD	LOHN	0		468260000000009	5715
11	2	16	20	40	VIRUS	ERREGER	INFEKTION	0		372769999999995	6380
11	2	16	21	23	BOSS	HEMD	AUFSEHER	0		560280000000005	7189
11	2	16	22	31	EXEKUTION	ERSCHIEßUNG	ENTHAUPTUNG	0		301160000000009	5761
11	2	16	23	12	KAPITALISMUS	KOMMUNISMUS	SOZIALISMUS	0		200880000000005	4914
11	2	16	24	17	JUSTIZ	GLAUBWÜRDIGKEIT	RECHTSORDNUNG	0		4517	6692
11	2	16	25	38	PRIESTER	KATHEDRALE	KATHEDRALE	1		361080000000005	5335
11	2	16	26	14	KOCH	OFEN	SUPPE	0		227319999999995	3073
11	2	16	27	25	CHARAKTER	OFFENHEIT	EIGENSCHAFT	0		437989999999991	6660
11	2	16	28	3	SEE	WASSER	WASSER	1		457319999999995	5560
11	2	16	29	11	PHASE	STADIUM		0		-1	-1
11	2	16	30	8	BEFUGNIS	ERMÄCHTIGUNG	ERLAUBNIS	0		135010000000009	2601
11	2	16	31	6	BEVÖLKERUNG	MASSE		0		-1	-1
11	2	16	32	1	BEHÖRDE	KÜNDIGUNG		0		-1	-1
11	2	16	33	29	GERICHT	VERHANDLUNG	JUSTIZ	0		170519999999995	3515
11	2	16	34	21	RANG	HIERARCHIE	HIERARCHIE	1		198789999999991	7149
11	2	16	35	32	BAUER	FARM	FELD	0		1696	2179
11	2	16	36	39	FLIRT	ROMANTIK	REIZVOLL	0		344530000000005	6042
11	2	16	37	13	JOURNALIST	PRESSEFREIHEIT	ARTIKEL	0		3348.5	4580
11	2	16	38	7	KOMMENTAR	PRESSE		0		-1	-1
11	2	16	39	19	AFFÄRE	PARTNERSCHAFT	NEID	0		3283.5	3820
11	2	16	40	9	SCHNITT	FILM	VIDEO	0		637460000000009	7251
11	3	1	1	39	SCHAMGEFÜHL	KÖRPER		0		-1	-1
11	3	1	2	17	STAUB	SAUBERKEIT		0		227410000000009	3224
11	3	1	3	34	EMPFEHLUNG	RAT		0		256170000000019	4031
11	3	1	4	5	BERUF	ANERKENNUNG	ARBEIT	0		201720000000019	4212
11	3	1	5	20	INFORMATION	INHALT	VERARBEITUNG	0		3104	5470
11	3	1	6	2	MASCHINE	APPARAT	TECHNIK	0		3793	6123
11	3	1	7	35	FIGUR	BRETT		0		-1	-1
11	3	1	8	27	GRUNDRECHT	VERFASSUNG		0		-1	-1
11	3	1	9	31	NÄSSE	GEWITTER	TROCKENHEIT	0		225670000000019	5513
11	3	1	10	9	FORM	KREIS		0		-1	-1
11	3	1	11	23	SÄNGER	KÜNSTLER	KÜNSTLER	1		3113	4712
11	3	1	12	11	GEHIRN	BEWUSSTSEIN	ERINNERUNG	0		275770000000019	5186
11	3	1	13	14	STERN	WEIHNACHTEN	HIMMEL	0		7352.5	8419
11	3	1	14	32	EINGEBUNG	IDEE	GEDANKE	0		256920000000019	3532
11	3	1	15	30	BEGRIFF	BEDEUTUNG	FORMULIERUNG	0		4908	7473
11	3	1	16	37	ANEKDOTE	WITZ	GESCHICHTE	0		184339999999991	4542
11	3	1	17	10	ABSPRACHE	VERTRAG	VEREINBARUNG	0		710239999999991	9187
11	3	1	18	19	ERDE	STEIN	WELTKARTE	0		509710000000009	6779
11	3	1	19	8	BARGELD	WERT	GELD	0		598439999999991	6482
11	3	1	20	22	LÖSUNG	PROBLEM	ERGEBNIS	0		3304.5	4905
11	3	1	21	12	NUTZEN	KOSTEN	KOSTEN	1		121260000000009	1903
11	3	1	22	16	VOGEL	KATZE	SCHWARM	0		190870000000019	2959
11	3	1	23	13	KUGEL	QUADRAT	EIS	0		195179999999981	2330
11	3	1	24	1	PELZ	FUCHS	FUCHS	1		164210000000009	2316
11	3	1	25	25	SPASS	FEIER	FREUDE	0		3428	4148
11	3	1	26	26	SKLAVE	KÖNIG	UNTERWERFUNG	0		318289999999991	6102
11	3	1	27	38	FÄHIGKEIT	VERANLAGUNG	KÖNNEN	0		242329999999981	3559
11	3	1	28	3	STILLE	EINSAMKEIT	KOMMUNIKATION	0		693670000000019	9789
11	3	1	29	24	BEDÜRFNIS	WERBUNG		0		-1	-1
11	3	1	30	29	MANGEL	VERZICHT	MITTELLOS	0		745920000000019	9427
11	3	1	31	33	RÜSTUNG	ANGRIFF	ATTACKE	0		346960000000009	8765
11	3	1	32	28	URHEBER	KAUSALITÄT	RECHT	0		1438.5	2103
11	3	1	33	6	CHAOS	STRUKTUR	ORDNUNG	0		305329999999981	3899
11	3	1	34	15	BECHER	KAFFEE	KAFFEE	1		397889999999991	5439
11	3	1	35	40	PUPPE	KIND	KINDER	1		1633.5	4059
11	3	1	36	4	STURM	WINDHAUCH	ORKAN	0		318310000000009	3939
11	3	1	37	18	TRINKSPRUCH	SPRICHWORT		0		-1	-1
11	3	1	38	7	ZEITUNG	DRUCK		0		-1	-1
11	3	1	39	36	RÜCKSCHRITT	VERGANGENHEIT		0		-1	-1
11	3	1	40	21	DEMOKRATIE	SYSTEM	STAAT	0		6145	7115
11	4	2	1	8	BERG	HÜTTE		0		-1	-1
11	4	2	2	23	BUNGALOW	SIEDLUNG	VILLA	0		141120000000019	2114
11	4	2	3	6	ZUWACHS	FORTSCHRITT	FAMILIE	0		135989999999991	2604
11	4	2	4	3	VERLUST	ABNAHME	TRAUER	0		209910000000009	2857
11	4	2	5	7	GRAS	VIEH		0		-1	-1
11	4	2	6	33	ERLÖSUNG	HIMMELREICH	BEFREIEUNG	0		440529999999981	6889
11	4	2	7	36	AUSWERTUNG	ERGEBNIS	ERGEBNIS	1		200479999999981	3213
11	4	2	8	15	SEEGANG	DAMPFER	WELLEN	0		178789999999991	2748
11	4	2	9	40	POSTKUTSCHE	PFERD	PFERDE	1		152270000000019	2810
11	4	2	10	12	KOMÖDIE	DRAMA	LACHHAFT	0		335689999999991	4579
11	4	2	11	13	TIER	FROSCH		0		-1	-1
11	4	2	12	29	TAL	WIESE	FLUSS	0		203060000000009	2804
11	4	2	13	24	GNADE	BARMHERZIGKEIT		0		-1	-1
11	4	2	14	31	HÄRTE	KRAFT	STAHL	0		213829999999981	3350
11	4	2	15	30	SPRACHE	AKUSTIK	GESANG	0		423489999999991	6248
11	4	2	16	9	GESPENST	ERSCHEINUNG	SCHLOSS	0		253189999999991	3582
11	4	2	17	37	DÄMMERUNG	MORGENGRAUEN	ABEND	0		3779	4790
11	4	2	18	11	EHE	VERLOBUNG	ZWANG	0		2790.5	4231
11	4	2	19	20	BEGRÜSSUNG	FREUNDLICHKEIT		0		-1	-1
11	4	2	20	32	TRAUM	WIRKLICHKEIT	BERUF	0		781229999999981	8875
11	4	2	21	10	ILLUSION	WAHRNEHMUNG	REALITÄT	0		271470000000019	5336
11	4	2	22	22	MACHT	HERRSCHER	WILLE	0		746310000000009	8634
11	4	2	23	4	KRITIK	ZWEIFEL		0		-1	-1
11	4	2	24	38	NEFFE	GROSSMUTTER	OMA	0		306379999999981	3541
11	4	2	25	28	UHR	KIRCHE	ZEIT	0		539210000000009	5975
11	4	2	26	16	KRITERIUM	AUSWAHL	MERKMAL	0		371379999999981	4933
11	4	2	27	18	SCHMETTERLING	BLÜTE	RAUPE	0		167660000000009	2959
11	4	2	28	21	ANSTAND	SITTE	EHRE	0		229760000000009	2796
11	4	2	29	25	DISZIPLIN	GEHORSAM	EHRGEIZIG	0		416989999999991	7021
11	4	2	30	2	MALER	PIANIST	KUNST	0		308220000000019	4332
11	4	2	31	19	GEISEL	GEFANGENER		0		-1	-1
11	4	2	32	14	HAUT	BLUT		0		-1	-1
11	4	2	33	35	ANFORDERUNG	SCHWIERIGKEIT		0		-1	-1
11	4	2	34	17	VERSCHLEIERUNG	KOPFTUCH	IRRTUM	0		396870000000019	5156
11	4	2	35	26	FRAGE	EINWAND	ANTWORT	0		146229999999981	2759
11	4	2	36	27	SCHICKSAL	IRONIE	LEBEN	0		252210000000009	3280
11	4	2	37	34	PRÜFUNG	MISSERFOLG	VORBEREITUNG	0		454110000000009	6540
11	4	2	38	1	BLICK	PERSPEKTIVE	AUGE	0		371929999999981	4697
11	4	2	39	39	FASS	KELLER	BODEN	0		125979999999981	3319
11	4	2	40	5	FREUND	VERTRAUEN	BEGLEITER	0		334189999999991	6130
11	5	3	1	12	DAMPF	LOKOMOTIVE	LOKOMTIVE	1		138829999999981	4227
11	5	3	2	39	GESCHREI	PANIK	LÄRM	0		252659999999963	3579
11	5	3	3	40	PLAN	GROSSSTADT	VORGEHEN	0		3463.5	4889
11	5	3	4	26	BEWEIS	TATSACHE	INDIZ	0		143740000000037	2419
11	5	3	5	38	DEFINITION	KONZEPT	ERKLÄRUNG	0		1611.5	3169
11	5	3	6	23	ARMUT	ELEND	REICHTUM	0		247140000000037	3598
11	5	3	7	22	ZEIT	URSPRUNG	UHR	0		286429999999981	3360
11	5	3	8	31	VERGLEICH	GLEICHNIS		0		-1	-1
11	5	3	9	37	WOLLE	KLEIDUNG	HOSE	0		282570000000019	3509
11	5	3	10	34	ERDGESCHOSS	DACHBODEN	TREPPENHAUS	0		574279999999981	7335
11	5	3	11	1	GIFT	MORD	MORD	1		165490000000037	2179
11	5	3	12	16	GEBÄUDE	HOTEL		0		-1	-1
11	5	3	13	35	PROFIL	QUERSCHNITT	QUERSCHNITT	1		237959999999963	3894
11	5	3	14	3	TÄUSCHUNG	ECHTHEIT	IRRITATION	0		415529999999981	5920
11	5	3	15	7	NORM	MORAL	REGEL	0		180270000000019	2651
11	5	3	16	17	GEIST	FLASCHE		0		-1	-1
11	5	3	17	21	STOLZ	RUHM	EHRE	0		333579999999981	3805
11	5	3	18	24	RICHTER	GERECHTIGKEIT	ENTSCHEIDUNG	0		3396.5	6719
11	5	3	19	6	BESITZ	ANTEIL		0		-1	-1
11	5	3	20	13	HELDENMUT	TAPFERKEIT		0		-1	-1
11	5	3	21	27	ALKOHOL	OPIUM	GENUSS	0		302329999999981	3862
11	5	3	22	25	ZWIELICHT	UNTERWELT		0		-1	-1
11	5	3	23	20	LARVE	RAUPE	RAUPE	1		124379999999981	1983
11	5	3	24	18	GEDÄCHTNIS	ELEFANT	ERINNERUNG	0		194759999999963	4116
11	5	3	25	33	AUTO	PRESTIGE		0		-1	-1
11	5	3	26	11	APFEL	PFIRSICH	BIRNE	0		134179999999981	4559
11	5	3	27	4	STUHL	SESSEL	BEIN	0		339679999999981	3989
11	5	3	28	19	GESUNDHEIT	IMPFUNG	HYGIENE	0		2711	4323
11	5	3	29	32	CHANCE	BEGEGNUNG	VERSUCH	0		5026.5	6100
11	5	3	30	14	FORDERUNG	GEHALT	VERBINDLICHKEIT	0		8552	10748
11	5	3	31	29	PUDDING	SÜSSIGKEITEN	SAHNE	0		270329999999981	3365
11	5	3	32	2	VULKAN	EXPLOSION	EXPLOSION	1		133209999999963	3135
11	5	3	33	28	SEGEN	SCHÖPFER		0		-1	-1
11	5	3	34	36	JUNGE	MÄDCHEN	KIND	0		220779999999981	2805
11	5	3	35	8	MEINEID	EHRENHAFTIGKEIT		0		-1	-1
11	5	3	36	10	LEIDENSCHAFT	KUSS		0		-1	-1
11	5	3	37	15	PAPIER	BRIEF		0		-1	-1
11	5	3	38	30	TAT	ABSICHT		0		-1	-1
11	5	3	39	5	INDUSTRIE	BRANCHE	FORTSCHRITT	0		855209999999963	11001
11	5	3	40	9	ANSICHT	MEINUNG	MEINUNG	1		217229999999981	2951
11	6	4	1	30	MUSIKER	AKKORDEON	KONZERT	0		184579999999981	2981
11	6	4	2	27	VERRAT	TREUE		0		-1	-1
11	6	4	3	23	GEDICHT	LIEBE	LYRIK	0		380809999999963	5276
11	6	4	4	3	SALAT	GARTEN	GEMÜSE	0		313120000000019	4199
11	6	4	5	14	ERGÄNZUNG	ZUSATZ		0		-1	-1
11	6	4	6	24	LABYRINTH	SUCHE	SUCHE	1		359020000000019	4319
11	6	4	7	39	GESCHICHTE	ENTWICKLUNG		0		-1	-1
11	6	4	8	40	GENUSS	ZIGARRE	ESSEN	0		3134	4184
11	6	4	9	20	ANDEUTUNG	VERDACHT	INDIZ	0		233829999999981	3366
11	6	4	10	4	ANGEBOT	MARKT	NACHFRAGE	0		200340000000037	3229
11	6	4	11	35	FAHNE	EROBERUNG	ALKOHOL	0		798420000000019	10318
11	6	4	12	11	AUFGABE	ERLEDIGUNG	FRAGE	0		279890000000037	7950
11	6	4	13	6	STIRN	KINN	GESICHT	0		177129999999981	3559
11	6	4	14	1	GRUPPE	VERSAMMLUNG		0		-1	-1
11	6	4	15	25	BETTLER	UNGLÜCK	ARMUT	0		151129999999981	2388
11	6	4	16	15	MOOR	SUMPF		0		-1	-1
11	6	4	17	36	POLIZIST	WACHE	ORDNUNG	0		6469.5	7487
11	6	4	18	18	BESESSENHEIT	TEUFEL	TEUFEL	1		588779999999981	7398
11	6	4	19	29	ANFÜHRER	CHEF	LEITER	0		585109999999963	6634
11	6	4	20	12	THEORIE	AUSNAHME	PRAXIS	0		3897.5	5263
11	6	4	21	38	SAUERSTOFF	LUFT	ATMUNG	0		206209999999963	3011
11	6	4	22	21	DIAMANT	GOLD	KOHLE	0		199959999999963	2919
11	6	4	23	5	MÖNCH	NONNE	NONNE	1		143640000000037	2391
11	6	4	24	31	MERKMAL	DETAIL	INDIZ	0		485470000000019	5918
11	6	4	25	9	LAUNE	HUMOR		0		-1	-1
11	6	4	26	8	GLÜCK	ZUFALL	PECH	0		219459999999963	3502
11	6	4	27	33	BEGABUNG	VERERBUNG	TALENT	0		162020000000019	2936
11	6	4	28	13	NAGEL	METALL	WAND	0		243470000000019	3052
11	6	4	29	19	BETRAG	WECHSEL	ERGEBNIS	0		184159999999963	3269
11	6	4	30	26	DICKICHT	WALD	HECKE	0		251170000000019	3241
11	6	4	31	34	SCHLEMMER	LECKERBISSEN		0		-1	-1
11	6	4	32	7	HIMMEL	FIRMAMENT	HÖLLE	0		229879999999981	3846
11	6	4	33	10	ZIEL	RICHTUNG		0		-1	-1
11	6	4	34	37	ANGST	SCHLANGE	FURCHT	0		113090000000037	2050
11	6	4	35	32	DIENER	HALTUNG	HALTUNG	1		2408.5	3679
11	6	4	36	28	GÖTTIN	GEBET		0		-1	-1
11	6	4	37	2	SCHÜLER	DOZENT	UNTERRICHT	0		2906.5	4267
11	6	4	38	17	KLIPPE	ABGRUND	ABHANG	0		485990000000037	6398
11	6	4	39	22	ZIMMER	ECKE		0		-1	-1
11	6	4	40	16	ERFORSCHUNG	PATENT	ENTWICKLUNG	0		384320000000019	5950
11	7	5	1	25	SPORT	SCHWEISS	MANNSCHAF	0		260890000000037	4738
11	7	5	2	7	AUFSTAND	REBELLION	NIEDERSCHLAG	0		224190000000037	4979
11	7	5	3	5	ORCHESTER	KONZERT	INSTRUMENT	0		312159999999963	4657
11	7	5	4	21	BÜNDNIS	PAKT	EINIGKEIT	0		532540000000037	7248
11	7	5	5	8	HEFT	NOTE	SCHULE	0		352270000000019	4872
11	7	5	6	37	WEBER	KAMM	KÄMMEN	0		270090000000037	11320
11	7	5	7	36	STRASSE	TEER	STADT	0		455820000000019	5381
11	7	5	8	24	INFEKTION	SCHMERZEN	SCHMERZEN	1		175009999999963	7276
11	7	5	9	29	PINSEL	LEINWAND	MALER	0		290959999999963	3529
11	7	5	10	11	MÖBEL	LEHNE	EINRICHTUNG	0		260320000000019	4599
11	7	5	11	15	TROPEN	AMAZONAS	AMAZONAS	1		291020000000019	4599
11	7	5	12	23	ZÜGEL	WENDE	WENDE	1		135420000000019	2596
11	7	5	13	19	SCHULE	HOLZ	LEHRER	0		493590000000037	5881
11	7	5	14	35	GETREIDE	DINKEL		0		255240000000037	4081
11	7	5	15	9	KAUFHAUS	SCHAUFENSTER		0		-1	-1
11	7	5	16	2	GELENK	KEULE	KNIE	0		253020000000019	3267
11	7	5	17	22	NATUR	PFLANZE	ERHOLUNG	0		3267	5644
11	7	5	18	13	GESICHT	MASKE		0		-1	-1
11	7	5	19	20	RIESE	SCHRITT	WIESE	0		269529999999981	3884
11	7	5	20	14	ANGABE	ZEUGE		0		-1	-1
11	7	5	21	12	FLOCKEN	SCHNEE	SCHNEE	1		185590000000037	3426
11	7	5	22	17	SCHIFF	DOCK	OZEAN	0		251720000000019	3781
11	7	5	23	3	BRÜCKE	SAN FRANCISCO	FLUSS	0		2649.5	3607
11	7	5	24	40	FLOTTE	DECK	GEFECHT	0		622429999999981	7579
11	7	5	25	6	GLAUBE	BIBEL	RELIGION	0		1181.5	2559
11	7	5	26	31	AUFTRAG	ARBEIT	ERLEDIGUNG	0		519509999999963	7577
11	7	5	27	16	REISE	KONTINENT	FLUGZEUG	0		399429999999981	7527
11	7	5	28	32	FABRIK	PRODUKTION	HERSTELLUNG	0		259729999999981	5156
11	7	5	29	27	SCHAUSPIEL	BÜHNE	BÜHNE	1		149390000000037	3147
11	7	5	30	1	KRUG	BIER	WASSER	0		512959999999963	6319
11	7	5	31	10	INSTRUMENT	OBOE	MUSIK	0		467990000000037	5639
11	7	5	32	4	MAUER	BRÜSTUNG	TRENNUNG	0		4488	5803
11	7	5	33	28	STIFT	KAPPE	SCHRIFT	0		228620000000019	3330
11	7	5	34	18	BAHNHOF	KIOSK		0		-1	-1
11	7	5	35	26	FAHRRAD	PEDAL		0		-1	-1
11	7	5	36	39	VERLETZUNG	SCHORF		0		10278	12506
11	7	5	37	33	REPTIL	ECHSE		0		-1	-1
11	7	5	38	30	HEER	INFANTERIE	ARMEE	0		479309999999963	5930
11	7	5	39	38	FAHRZEUG	KETTE		0		-1	-1
11	7	5	40	34	EREIGNIS	FEST		0		-1	-1
11	8	6	1	8	FLUGZEUG	TOMATENSAFT	REISE	0		541730000000075	5997
11	8	6	2	27	MUSEUM	ÄGYPTEN	KULTUR	0		492319999999925	6688
11	8	6	3	13	VERORDNUNG	BESCHEID		0		-1	-1
11	8	6	4	1	UFER	DAMM	HAFEN	0		126059999999963	3391
11	8	6	5	9	HERD	FEUER		0		205930000000075	3506
11	8	6	6	39	LABOR	PIPETTE	UNTERSUCHUNG	0		185340000000037	4779
11	8	6	7	35	KÜSTE	DÜNE	MEER	0		294030000000075	3521
11	8	6	8	10	TANNE	RINDE	WEIHNACHTEN	0		376440000000037	5237
11	8	6	9	15	GEFÄNGNIS	VERGEHEN	AUSBRUCH	0		168069999999925	3009
11	8	6	10	28	BIBLIOTHEK	SIGNATUR	BÜCHER	0		262309999999963	4809
11	8	6	11	25	AQUARELL	GALERIE	MALER	0		6061	6694
11	8	6	12	2	WEIN	BLUME	TRAUBE	0		216559999999963	3017
11	8	6	13	3	GEBIRGE	EDELWEISS		0		-1	-1
11	8	6	14	5	EISENBAHN	SCHIENE		0		-1	-1
11	8	6	15	23	NÄHEN	KREUZSTICH		0		-1	-1
11	8	6	16	18	KAMPF	SIEG	SIEG	1		330790000000037	3957
11	8	6	17	7	TONNE	REGEN	LAST	0		291069999999925	3549
11	8	6	18	38	FISCH	SCHUPPEN	HAI	0		295519999999925	3461
11	8	6	19	32	SCHMIED	HUFEISEN	HUFEISEN	1		2164.5	4004
11	8	6	20	12	ZEUS	HADES	HADES	1		248919999999925	3271
11	8	6	21	29	GRILLEN	SOMMER		0		-1	-1
11	8	6	22	11	SCHACH	TURM	TURNIER	0		424459999999963	5252
11	8	6	23	20	RINGE	BAUM		0		-1	-1
11	8	6	24	36	INSEKT	LIBELLE		0		-1	-1
11	8	6	25	16	NACHT	SCHEINWERFER	TAG	0		2308.5	2629
11	8	6	26	40	RADIO	STIMME	STIMME	1		1463.5	2599
11	8	6	27	34	MUSKEL	SEHNE	ANSPANNUNG	0		2890.5	4266
11	8	6	28	4	WINTER	UNFALL		0		-1	-1
11	8	6	29	30	BUCH	SCHRIFTSTELLER	LITERATUR	0		4385.5	6132
11	8	6	30	22	ENERGIE	ÖL	LEISTUNG	0		380759999999963	4935
11	8	6	31	33	LADEN	REKLAME		0		684240000000037	9102
11	8	6	32	24	SPIELZEUG	PLASTIK		0		-1	-1
11	8	6	33	37	STRAUSS	TULPEN		0		-1	-1
11	8	6	34	26	KÜCHE	EIMER		0		-1	-1
11	8	6	35	31	ORKAN	WIRBEL	STURM	0		3291.5	4141
11	8	6	36	17	REVOLVER	KALIBER	SCHUSS	0		411409999999963	4899
11	8	6	37	21	ARZT	PRAXIS	NOTFALL	0		660290000000037	7607
11	8	6	38	14	HOCHZEIT	ALTAR	EHE	0		434109999999963	4781
11	8	6	39	6	DYNAMO	LICHT	LICHT	1		2543	3189
11	8	6	40	19	THEATER	REIHE	SCHAUSPIEL	0		248740000000037	4239
