## Supplementary material for "Vast amounts of encoded items nullify but do not reverse the effect of sleep on declarative memory": Dataset: PAL_11_2_3.xlsx

### Sheet: Tabelle1
VP_Nr	Block	VersioN	counter	pair_code	cue	correct_answer	answer	accuracy	reactiontime1	reactiontime2
11	1	15	1	40	BEARBEITUNG	HONORAR	AUFGABE	0	2823.8	3748
11	1	15	2	19	ARBEITER	EINKOMMEN	BAUSTELLE	0	3030	4179
11	1	15	3	27	KUNST	ARTIST	KUNSTWERK	0	1456.6	7646
11	1	15	4	28	BILD	FOTO		0	-1	-1
11	1	15	5	31	ERMITTLUNG	SCHULD		0	-1	-1
11	1	15	6	34	PATRIOTISMUS	EXTREMISMUS	NAZIONALSIT	0	3284.4	9639
11	1	15	7	18	ERNÄHRUNG	EIWEIß	GESUNDHEIT	0	1738.9	3916
11	1	15	8	20	REGENBOGEN	FARBE	SONNENSCHEIN	0	4065.6	6007
11	1	15	9	2	UNTERSCHRIFT	FORMULAR	SIGNATUR	0	1205.9	3205
11	1	15	10	5	STÜTZE	BEGLEITER	HILFE	0	3208.8	3881
11	1	15	11	37	BEFRAGUNG	MEHRHEIT	UMFRAGE	0	4817.2	6075
11	1	15	12	6	MANDANT	RECHT	ANWALT	0	140060000000001	2379
11	1	15	13	15	TRITT	SOHLE	FUSS	0	299310000000001	6096
11	1	15	14	12	TECHNIKER	INGENIEUR		0	-1	-1
11	1	15	15	24	AKTEUR	DRAMATIK	HANDLUNG	0	292760000000001	4105
11	1	15	16	9	SUBKULTUR	UNTERGRUND		0	-1	-1
11	1	15	17	35	GOTT	VEREHRUNG	RELIGION	0	2577.8	5032
11	1	15	18	25	DRECK	VERUNREINIGUNG	SCHMUTZ	0	993800000000003	2211
11	1	15	19	26	POLIZEI	EINSATZ	EINSATZ	1	993699999999997	2075
11	1	15	20	22	STROH	WALDBRAND	FEUER	0	398589999999999	5007
11	1	15	21	21	AUSEINANDERSETZUNG	ÜBERLEGUNG	STREIT	0	1610.8	3259
11	1	15	22	30	ERDBALL	WELTKARTE	WELTKARTE	1	127589999999999	2727
11	1	15	23	23	OPPOSITION	VERWEIGERUNG	REGIERUNG	0	4066.5	5170
11	1	15	24	14	REGIME	ZERSCHLAGUNG	UNTERDRÜCKUNG	0	328310000000001	5444
11	1	15	25	4	BRILLE	KRAWATTE	AUGE	0	197310000000001	2563
11	1	15	26	13	WANDEL	ZWISCHENZEIT	ZEIT	0	2001.2	2523
11	1	15	27	38	GEGNER	WAFFENSTILLSTAND	ANGRIFF	0	102089999999999	2317
11	1	15	28	29	INTERVENTION	STREIT	EINHALT	0	1772.5	2867
11	1	15	29	8	GELIEBTE	GEHEIMNIS	EIFERSUCHT	0	217470000000001	4236
11	1	15	30	16	SONNE	GRAD	SCHEIN	0	258979999999999	3347
11	1	15	31	32	FORMEL	BERECHNUNG		0	-1	-1
11	1	15	32	10	ZOO	BÄR	TIERE	0	1717	2605
11	1	15	33	36	INFORMATIK	PROGRAMMIERUNG	PROGRAMMIERUNG	1	3398	5724
11	1	15	34	3	VORSTAND	LEITER	LEITER	1	156379999999999	4090
11	1	15	35	17	KOOPERATION	MITHILFE	PARTNERSCHAFT	0	2405.5	4858
11	1	15	36	33	TAGEBUCH	BIOGRAPHIE	BIOGRAPHIE	1	1853	4827
11	1	15	37	7	DONNER	BLITZ	BLITZ	1	135229999999999	2192
11	1	15	38	11	SCHÄTZUNG	SPEKULATION	GENAUIGKEIT	0	254429999999999	5277
11	1	15	39	1	PYRAMIDE	ARCHITEKTUR	SKULPTUR	0	164179999999999	6435
11	1	15	40	39	DESSERT	HONIG	BIRNE	0	223720000000001	3105
11	2	16	1	15	VISUM	TOURISMUS	TOURISMUS	1	162469999999995	10846
11	2	16	2	23	BOSS	HEMD	CHEF	0	161210000000009	2108
11	2	16	3	12	KAPITALISMUS	KOMMUNISMUS		0	-1	-1
11	2	16	4	19	AFFÄRE	PARTNERSCHAFT	LEIDENSCHAFT	0	139889999999991	2653
11	2	16	5	28	BOOT	MATROSE	SEE	0	249469999999995	3232
11	2	16	6	17	JUSTIZ	GLAUBWÜRDIGKEIT	RECHTSSPRUCH	0	188080000000005	6027
11	2	16	7	3	SEE	WASSER	WELLEN	0	2899	4205
11	2	16	8	11	PHASE	STADIUM	BEGINN	0	295139999999991	4299
11	2	16	9	22	DIREKTION	BESCHLUSS	LEITUNG	0	217769999999995	3395
11	2	16	10	27	ROUTE	HEIMWEG	NAVIGATION	0	128280000000005	5277
11	2	16	11	24	MODE	HOSE	KLEIDUNG	0	267260000000009	3931
11	2	16	12	5	NATION	EINIGKEIT	FLAGGE	0	343239999999991	4580
11	2	16	13	13	JOURNALIST	PRESSEFREIHEIT	ZEITUNG	0	475069999999995	5699
11	2	16	14	2	GEFAHR	HAI	HILFE	0	232460000000009	2983
11	2	16	15	7	KOMMENTAR	PRESSE	ANMERKUNG	0	285810000000009	4281
11	2	16	16	36	BOMBE	TERRORIST	TERRORIST	1	443010000000009	6093
11	2	16	17	38	PRIESTER	KATHEDRALE	KATHEDRALE	1	1935	3855
11	2	16	18	31	EXEKUTION	ERSCHIEßUNG	ERSCHIESSUNG	1	469769999999995	7820
11	2	16	19	8	BEFUGNIS	ERMÄCHTIGUNG	ERLAUBNIS	0	138369999999995	3712
11	2	16	20	1	BEHÖRDE	KÜNDIGUNG	AMT	0	233360000000009	2800
11	2	16	21	14	KOCH	OFEN	MÜTZE	0	284730000000005	4391
11	2	16	22	35	FREUDE	LUST	TRAUR	0	338910000000009	4257
11	2	16	23	37	MÖRDER	SÜNDE	VERHAFTUNG	0	589060000000009	7879
11	2	16	24	18	ASSISTENT	PROFESSION	GEHILFE	0	151760000000009	2509
11	2	16	25	9	SCHNITT	FILM	VIDEO	0	325719999999995	4189
11	2	16	26	25	CHARAKTER	OFFENHEIT	EIGENSCHAFTEN	0	5010	6629
11	2	16	27	34	STUDENT	KLAUSUR	PROFESSOR	0	4186	6652
11	2	16	28	4	UNRECHT	BENACHTEILIGUNG	RECHT	0	142369999999995	2084
11	2	16	29	40	VIRUS	ERREGER	ERKRANKUNG	0	402639999999991	5561
11	2	16	30	32	BAUER	FARM	PFER	0	229660000000009	3099
11	2	16	31	39	FLIRT	ROMANTIK		0	-1	-1
11	2	16	32	33	VERGÜTUNG	GELD	LOHN	0	123719999999995	2160
11	2	16	33	16	BIRKE	LAUB	BAUM	0	197380000000005	2697
11	2	16	34	20	ANLAGE	RENDITE	FLÄCHE	0	221539999999991	3320
11	2	16	35	21	RANG	HIERARCHIE	HIERARCHIE	1	138230000000005	3848
11	2	16	36	26	PUBLIKUM	ZUSCHAUER	ZUSCHAUER	1	237319999999995	5132
11	2	16	37	30	AUSKUNFT	PROPAGANDA		0	-1	-1
11	2	16	38	10	FLÄCHE	ZENTRUM	HEKTAR	0	155419999999995	2863
11	2	16	39	29	GERICHT	VERHANDLUNG	JUSTIZ	0	142210000000009	2878
11	2	16	40	6	BEVÖLKERUNG	MASSE	EINWOHNER	0	1369.5	5289
11	3	1	1	21	DEMOKRATIE	SYSTEM	RECHTSORDNUNG	0	4842.5	7258
11	3	1	2	24	BEDÜRFNIS	WERBUNG	VERLANGEN	0	260529999999981	4009
11	3	1	3	40	PUPPE	KIND	SPIELZEUG	0	946679999999981	10756
11	3	1	4	4	STURM	WINDHAUCH	ORKAN	0	212320000000019	2972
11	3	1	5	30	BEGRIFF	BEDEUTUNG	WORT	0	202379999999981	2627
11	3	1	6	39	SCHAMGEFÜHL	KÖRPER		0	-1	-1
11	3	1	7	2	MASCHINE	APPARAT	INGENUER	0	744620000000019	12651
11	3	1	8	32	EINGEBUNG	IDEE	EINFALL	0	206129999999981	3122
11	3	1	9	31	NÄSSE	GEWITTER	KÄLTE	0	142360000000009	2526
11	3	1	10	9	FORM	KREIS	KREIS	1	225260000000009	2840
11	3	1	11	1	PELZ	FUCHS	FUCHS	1	250629999999981	3165
11	3	1	12	23	SÄNGER	KÜNSTLER	KÜNSTLER	1	218839999999991	3729
11	3	1	13	33	RÜSTUNG	ANGRIFF	ATTAKE	0	1114.5	2032
11	3	1	14	35	FIGUR	BRETT		0	-1	-1
11	3	1	15	12	NUTZEN	KOSTEN	KOSTEN	1	131810000000009	2074
11	3	1	16	3	STILLE	EINSAMKEIT	EINSAM	0	201339999999991	2743
11	3	1	17	10	ABSPRACHE	VERTRAG	ÜBEREINKUNFT	0	209679999999981	4318
11	3	1	18	11	GEHIRN	BEWUSSTSEIN		0	-1	-1
11	3	1	19	38	FÄHIGKEIT	VERANLAGUNG	KÖNNEN	0	2325	3447
11	3	1	20	16	VOGEL	KATZE	GESANG	0	251989999999991	4439
11	3	1	21	19	ERDE	STEIN	KLIMA	0	2412.5	3469
11	3	1	22	25	SPASS	FEIER	UNTERHALTUNG	0	132260000000009	4048
11	3	1	23	34	EMPFEHLUNG	RAT		0	-1	-1
11	3	1	24	5	BERUF	ANERKENNUNG	ARBEIT	0	136770000000019	2196
11	3	1	25	7	ZEITUNG	DRUCK	REDAKTEUR	0	433429999999981	6429
11	3	1	26	8	BARGELD	WERT		0	-1	-1
11	3	1	27	37	ANEKDOTE	WITZ	GESCHICHTE	0	1733	3802
11	3	1	28	13	KUGEL	QUADRAT	RUND	0	284710000000009	3415
11	3	1	29	36	RÜCKSCHRITT	VERGANGENHEIT		0	-1	-1
11	3	1	30	26	SKLAVE	KÖNIG	UNTERDRÜCKUNG	0	270689999999991	5757
11	3	1	31	17	STAUB	SAUBERKEIT	DRECK	0	245739999999991	3238
11	3	1	32	20	INFORMATION	INHALT	VERARBEITNG	0	264589999999991	4509
11	3	1	33	29	MANGEL	VERZICHT	ENTZUG	0	265239999999991	3719
11	3	1	34	6	CHAOS	STRUKTUR		0	-1	-1
11	3	1	35	22	LÖSUNG	PROBLEM	ERGEBNIS	0	181770000000019	3058
11	3	1	36	27	GRUNDRECHT	VERFASSUNG		0	-1	-1
11	3	1	37	14	STERN	WEIHNACHTEN	MOND	0	177479999999981	2282
11	3	1	38	18	TRINKSPRUCH	SPRICHWORT		0	-1	-1
11	3	1	39	15	BECHER	KAFFEE	KAFFE	1	2244	3001
11	3	1	40	28	URHEBER	KAUSALITÄT		0	-1	-1
11	4	2	1	33	ERLÖSUNG	HIMMELREICH	FREIHEIT	0	331760000000009	4455
11	4	2	2	36	AUSWERTUNG	ERGEBNIS	ERGEBNIS	1	158510000000009	2669
11	4	2	3	17	VERSCHLEIERUNG	KOPFTUCH		0	-1	-1
11	4	2	4	1	BLICK	PERSPEKTIVE	RICHTUNG	0	304620000000019	4000
11	4	2	5	31	HÄRTE	KRAFT	STAHL	0	139360000000009	2329
11	4	2	6	39	FASS	KELLER	BODEN	0	1256	2941
11	4	2	7	38	NEFFE	GROSSMUTTER	OMA	0	360089999999991	3988
11	4	2	8	10	ILLUSION	WAHRNEHMUNG	REALITÄT	0	9715	11214
11	4	2	9	37	DÄMMERUNG	MORGENGRAUEN	ABENDROT	0	151770000000019	3045
11	4	2	10	24	GNADE	BARMHERZIGKEIT	MILDE	0	360020000000019	4278
11	4	2	11	12	KOMÖDIE	DRAMA	LUSITG	0	4571	5516
11	4	2	12	27	SCHICKSAL	IRONIE	ZUFALL	0	406979999999981	4992
11	4	2	13	30	SPRACHE	AKUSTIK	ELOQUENT	0	118466000000001	13387
11	4	2	14	29	TAL	WIESE	WIESE	1	225610000000009	3009
11	4	2	15	6	ZUWACHS	FORTSCHRITT	FAMILIE	0	2485.5	3381
11	4	2	16	4	KRITIK	ZWEIFEL	FEHLER	0	7690	8499
11	4	2	17	35	ANFORDERUNG	SCHWIERIGKEIT	ZULASSUNG	0	496910000000009	6809
11	4	2	18	16	KRITERIUM	AUSWAHL	MERKMAL	0	196039999999991	3059
11	4	2	19	2	MALER	PIANIST	GEMÄLDE	0	474179999999981	6579
11	4	2	20	28	UHR	KIRCHE	ZEIT	0	172139999999991	2258
11	4	2	21	18	SCHMETTERLING	BLÜTE	BLUMEN	0	186529999999981	3549
11	4	2	22	20	BEGRÜSSUNG	FREUNDLICHKEIT	WIEDERSEHEN	0	201210000000009	3629
11	4	2	23	32	TRAUM	WIRKLICHKEIT	SCHLAF	0	860389999999991	9589
11	4	2	24	23	BUNGALOW	SIEDLUNG	VILLA	0	127060000000009	2164
11	4	2	25	26	FRAGE	EINWAND	ANTWORT	0	145039999999991	2794
11	4	2	26	25	DISZIPLIN	GEHORSAM	EHRGEIZ	0	153810000000009	2799
11	4	2	27	8	BERG	HÜTTE	GIPFEL	0	472139999999991	5987
11	4	2	28	21	ANSTAND	SITTE	HÖFLICH	0	747929999999981	8760
11	4	2	29	13	TIER	FROSCH		0	-1	-1
11	4	2	30	11	EHE	VERLOBUNG	BINDUNG	0	158779999999981	7144
11	4	2	31	40	POSTKUTSCHE	PFERD	PFERDE	1	1909.5	2774
11	4	2	32	7	GRAS	VIEH	WIES	0	241439999999991	3139
11	4	2	33	15	SEEGANG	DAMPFER	TAIFUN	0	4417	5649
11	4	2	34	34	PRÜFUNG	MISSERFOLG	LEISTUNG	0	715070000000019	8233
11	4	2	35	3	VERLUST	ABNAHME	NIEDERLAGE	0	121989999999991	2676
11	4	2	36	5	FREUND	VERTRAUEN	BEGLEITER	0	291839999999991	4082
11	4	2	37	22	MACHT	HERRSCHER	DEMONSTRATION	0	439010000000009	6537
11	4	2	38	19	GEISEL	GEFANGENER		0	-1	-1
11	4	2	39	14	HAUT	BLUT	HAARE	0	296389999999991	5721
11	4	2	40	9	GESPENST	ERSCHEINUNG	SCHLOSS	0	276839999999991	3850
11	5	3	1	25	ZWIELICHT	UNTERWELT	DÜSTER	0	311309999999963	3767
11	5	3	2	27	ALKOHOL	OPIUM	COCKTAIL	0	460470000000019	6011
11	5	3	3	36	JUNGE	MÄDCHEN	MÄDCHEN	1	111629999999981	2573
11	5	3	4	30	TAT	ABSICHT	HANDELN	0	302279999999981	3997
11	5	3	5	40	PLAN	GROSSSTADT	GEORDNET	0	387959999999963	5153
11	5	3	6	13	HELDENMUT	TAPFERKEIT	TAPFER	0	170670000000019	3770
11	5	3	7	12	DAMPF	LOKOMOTIVE	LOKOMOTIVE	1	178859999999963	3709
11	5	3	8	18	GEDÄCHTNIS	ELEFANT	ERINNERUNG	0	233740000000037	7374
11	5	3	9	37	WOLLE	KLEIDUNG	HOSE	0	292770000000019	3542
11	5	3	10	33	AUTO	PRESTIGE	MOTOR	0	251329999999981	3198
11	5	3	11	32	CHANCE	BEGEGNUNG	MÖGLICHKEIT	0	169440000000037	5127
11	5	3	12	39	GESCHREI	PANIK	LÄRM	0	194340000000037	2829
11	5	3	13	8	MEINEID	EHRENHAFTIGKEIT		0	-1	-1
11	5	3	14	35	PROFIL	QUERSCHNITT	QUERSCHNITT	1	186590000000037	3631
11	5	3	15	10	LEIDENSCHAFT	KUSS	EMOTION	0	255179999999981	4335
11	5	3	16	19	GESUNDHEIT	IMPFUNG	ERNÄHRUNG	0	112187000000002	14210
11	5	3	17	14	FORDERUNG	GEHALT	KOSTEN	0	234720000000019	3116
11	5	3	18	16	GEBÄUDE	HOTEL	TREPPEN	0	2915.5	4037
11	5	3	19	6	BESITZ	ANTEIL	EIGENTUM	0	210890000000037	3167
11	5	3	20	4	STUHL	SESSEL	TISCH	0	292820000000019	3615
11	5	3	21	38	DEFINITION	KONZEPT	ERKLÄRUNG	0	148470000000019	3833
11	5	3	22	9	ANSICHT	MEINUNG	MEINUNG	1	2121.5	2896
11	5	3	23	20	LARVE	RAUPE	RAUPE	1	132520000000019	2153
11	5	3	24	1	GIFT	MORD	TOD	0	202720000000019	2721
11	5	3	25	24	RICHTER	GERECHTIGKEIT	URTEIL	0	201529999999981	3088
11	5	3	26	31	VERGLEICH	GLEICHNIS	EINIGUNG	0	3120.5	4983
11	5	3	27	5	INDUSTRIE	BRANCHE	MASCHINEN	0	496890000000037	7208
11	5	3	28	21	STOLZ	RUHM	EHRE	0	311570000000019	3598
11	5	3	29	29	PUDDING	SÜSSIGKEITEN	SÜSSIGKEIT	1	369170000000019	6387
11	5	3	30	15	PAPIER	BRIEF	SCHREIBEN	0	265779999999981	4229
11	5	3	31	17	GEIST	FLASCHE	KÖRPER	0	416220000000019	5190
11	5	3	32	22	ZEIT	URSPRUNG	UHR	0	206240000000037	2585
11	5	3	33	28	SEGEN	SCHÖPFER	GEISTIG	0	1867.5	3070
11	5	3	34	3	TÄUSCHUNG	ECHTHEIT	LIST	0	204270000000019	2684
11	5	3	35	7	NORM	MORAL	REGEL	0	538109999999963	6087
11	5	3	36	23	ARMUT	ELEND	REICHTUM	0	154229999999981	2815
11	5	3	37	2	VULKAN	EXPLOSION	EXPLOSION	1	100770000000019	3115
11	5	3	38	34	ERDGESCHOSS	DACHBODEN	UNTERGESCHOSS	0	142279999999981	3932
11	5	3	39	26	BEWEIS	TATSACHE	INDIZ	0	142609999999963	3654
11	5	3	40	11	APFEL	PFIRSICH	BIRNE	0	139579999999981	2639
11	6	4	1	17	KLIPPE	ABGRUND	KÜSTE	0	265490000000037	3461
11	6	4	2	31	MERKMAL	DETAIL	EIGENSCHAFT	0	171929999999981	5192
11	6	4	3	27	VERRAT	TREUE		0	-1	-1
11	6	4	4	38	SAUERSTOFF	LUFT	ATMUNG	0	193370000000019	3134
11	6	4	5	18	BESESSENHEIT	TEUFEL	TEUFEL	1	339409999999963	4450
11	6	4	6	22	ZIMMER	ECKE	RAUM	0	1461	2041
11	6	4	7	37	ANGST	SCHLANGE	MUT	0	363990000000037	4126
11	6	4	8	19	BETRAG	WECHSEL	SUMME	0	446329999999981	5231
11	6	4	9	15	MOOR	SUMPF	SUMPF	1	1260	2312
11	6	4	10	25	BETTLER	UNGLÜCK	ARMUT	0	573159999999963	7265
11	6	4	11	1	GRUPPE	VERSAMMLUNG		0	-1	-1
11	6	4	12	28	GÖTTIN	GEBET	GOTT	0	140959999999963	2038
11	6	4	13	16	ERFORSCHUNG	PATENT	ENTWICKLUNG	0	2781	5901
11	6	4	14	5	MÖNCH	NONNE	NONNE	1	1138.5	2285
11	6	4	15	36	POLIZIST	WACHE	SCHUTZ	0	269929999999981	3632
11	6	4	16	7	HIMMEL	FIRMAMENT	HÖLLE	0	119690000000037	2009
11	6	4	17	40	GENUSS	ZIGARRE	EIS	0	167309999999963	2159
11	6	4	18	3	SALAT	GARTEN	KOPF	0	262709999999963	3369
11	6	4	19	10	ZIEL	RICHTUNG	START	0	3484.5	4386
11	6	4	20	11	AUFGABE	ERLEDIGUNG	LÖSUNG	0	172220000000019	2572
11	6	4	21	21	DIAMANT	GOLD	KOHLENSTOFF	0	5881.5	11010
11	6	4	22	24	LABYRINTH	SUCHE	SUCHE	1	2270.5	3308
11	6	4	23	13	NAGEL	METALL	WAND	0	181090000000037	2469
11	6	4	24	23	GEDICHT	LIEBE	LYRIK	0	302290000000037	4209
11	6	4	25	6	STIRN	KINN	KOPF	0	258829999999981	3324
11	6	4	26	34	SCHLEMMER	LECKERBISSEN	GENUSS	0	254870000000019	3390
11	6	4	27	30	MUSIKER	AKKORDEON	ORCHESTER	0	491659999999963	6177
11	6	4	28	2	SCHÜLER	DOZENT	LEHRER	0	203129999999981	2920
11	6	4	29	4	ANGEBOT	MARKT	NACHFRAGE	0	244609999999963	3615
11	6	4	30	12	THEORIE	AUSNAHME	BEWEIS	0	523009999999963	6079
11	6	4	31	35	FAHNE	EROBERUNG	NATION	0	2560	4891
11	6	4	32	26	DICKICHT	WALD	GEBÜSCH	0	292859999999963	4425
11	6	4	33	20	ANDEUTUNG	VERDACHT	HINWEIS	0	304570000000019	3956
11	6	4	34	29	ANFÜHRER	CHEF	LEITTIER	0	422979999999981	6094
11	6	4	35	33	BEGABUNG	VERERBUNG	TALENT	0	703459999999963	7779
11	6	4	36	39	GESCHICHTE	ENTWICKLUNG	MÄRCHEN	0	273029999999981	5447
11	6	4	37	14	ERGÄNZUNG	ZUSATZ		0	-1	-1
11	6	4	38	32	DIENER	HALTUNG	AUFRECHT	0	3182.5	4416
11	6	4	39	9	LAUNE	HUMOR	FREUDIG	0	358670000000019	4493
11	6	4	40	8	GLÜCK	ZUFALL	PECH	0	175620000000019	2444
11	7	5	1	11	MÖBEL	LEHNE	WOHNZIMMER	0	317240000000037	4792
11	7	5	2	17	SCHIFF	DOCK	MEER	0	155970000000019	2175
11	7	5	3	16	REISE	KONTINENT	TOURIST	0	3274.5	5023
11	7	5	4	15	TROPEN	AMAZONAS	REGEN	0	159929999999981	2332
11	7	5	5	9	KAUFHAUS	SCHAUFENSTER	EINKAUF	0	3277	4372
11	7	5	6	25	SPORT	SCHWEISS	LEISTUNG	0	3628.5	4743
11	7	5	7	33	REPTIL	ECHSE	KROKODIL	0	163559999999963	3339
11	7	5	8	19	SCHULE	HOLZ	SCHÜLER	0	108579999999981	2543
11	7	5	9	37	WEBER	KAMM	TEPPICH	0	322220000000019	5085
11	7	5	10	40	FLOTTE	DECK	ADMIRAL	0	1499.5	3323
11	7	5	11	3	BRÜCKE	SAN FRANCISCO	FLUSS	0	213690000000037	2957
11	7	5	12	20	RIESE	SCHRITT	ZWERG	0	190890000000037	2667
11	7	5	13	30	HEER	INFANTERIE	KRIEG	0	304929999999981	3869
11	7	5	14	12	FLOCKEN	SCHNEE	SCHNEE	1	105659999999963	1949
11	7	5	15	5	ORCHESTER	KONZERT	DIRIGENT	0	181159999999963	3098
11	7	5	16	32	FABRIK	PRODUKTION	ARBEITER	0	2874	4161
11	7	5	17	14	ANGABE	ZEUGE	INFORMATION	0	545329999999981	7619
11	7	5	18	18	BAHNHOF	KIOSK	GLEIS	0	1559.5	2218
11	7	5	19	38	FAHRZEUG	KETTE	AUTO	0	126929999999981	1938
11	7	5	20	23	ZÜGEL	WENDE	WENDE	1	105679999999981	1730
11	7	5	21	36	STRASSE	TEER	AUTOBAHN	0	3339	6575
11	7	5	22	13	GESICHT	MASKE	MUND	0	138559999999963	2082
11	7	5	23	2	GELENK	KEULE	GESCHMEIDIG	0	577120000000019	8430
11	7	5	24	10	INSTRUMENT	OBOE	HARFE	0	2122	2810
11	7	5	25	8	HEFT	NOTE	BLOCK	0	404240000000037	4782
11	7	5	26	6	GLAUBE	BIBEL	RELIGION	0	119670000000019	2456
11	7	5	27	24	INFEKTION	SCHMERZEN	SCHMERZEN	1	175940000000037	3063
11	7	5	28	34	EREIGNIS	FEST	ERLEBNIS	0	3425.5	6826
11	7	5	29	22	NATUR	PFLANZE	WALD	0	319459999999963	3919
11	7	5	30	26	FAHRRAD	PEDAL	SCHLAUCH	0	202779999999981	3369
11	7	5	31	39	VERLETZUNG	SCHORF	BLUT	0	241029999999981	3060
11	7	5	32	21	BÜNDNIS	PAKT	EINIGUNG	0	909079999999981	10608
11	7	5	33	4	MAUER	BRÜSTUNG	TRENNUN	0	492620000000019	6943
11	7	5	34	28	STIFT	KAPPE	FÜLLER	0	457979999999981	5444
11	7	5	35	1	KRUG	BIER	BRUNNEN	0	388120000000019	4883
11	7	5	36	35	GETREIDE	DINKEL	WEIZEN	0	370309999999963	4544
11	7	5	37	29	PINSEL	LEINWAND	FARBE	0	710370000000019	8032
11	7	5	38	27	SCHAUSPIEL	BÜHNE	BÜHNE	1	582629999999981	6667
11	7	5	39	31	AUFTRAG	ARBEIT		0	375870000000019	5652
11	7	5	40	7	AUFSTAND	REBELLION	PROTEST	0	518420000000019	6440
11	8	6	1	26	KÜCHE	EIMER	ZEILE	0	1458	2371
11	8	6	2	34	MUSKEL	SEHNE	STRANG	0	679019999999925	7850
11	8	6	3	22	ENERGIE	ÖL	LEISTUNG	0	143280000000075	2516
11	8	6	4	17	REVOLVER	KALIBER	TROMMEL	0	376130000000075	4937
11	8	6	5	8	FLUGZEUG	TOMATENSAFT	FLUGHAFEN	0	2511	4065
11	8	6	6	6	DYNAMO	LICHT	LICHT	1	188080000000075	2600
11	8	6	7	35	KÜSTE	DÜNE	KLIPPE	0	2339	3928
11	8	6	8	32	SCHMIED	HUFEISEN	HUFEISEN	1	134359999999963	3931
11	8	6	9	39	LABOR	PIPETTE	EXPERIMENT	0	2418	4368
11	8	6	10	18	KAMPF	SIEG	SIEG	1	142809999999963	2081
11	8	6	11	10	TANNE	RINDE	NADELN	0	1974.5	3893
11	8	6	12	36	INSEKT	LIBELLE	FLIEGE	0	255230000000075	3644
11	8	6	13	7	TONNE	REGEN		0	-1	-1
11	8	6	14	11	SCHACH	TURM	FIGUR	0	155940000000037	2621
11	8	6	15	9	HERD	FEUER	PLATTE	0	123769999999925	2248
11	8	6	16	4	WINTER	UNFALL	SOMMER	0	341859999999963	4290
11	8	6	17	13	VERORDNUNG	BESCHEID	ANWEISUNG	0	178630000000075	3147
11	8	6	18	30	BUCH	SCHRIFTSTELLER	SEITE	0	286940000000037	3638
11	8	6	19	29	GRILLEN	SOMMER	FEUER	0	197330000000075	2622
11	8	6	20	25	AQUARELL	GALERIE	GEMÄLDE	0	154590000000037	2829
11	8	6	21	27	MUSEUM	ÄGYPTEN	KUNST	0	194959999999963	2783
11	8	6	22	37	STRAUSS	TULPEN	VOGEL	0	189480000000075	2703
11	8	6	23	31	ORKAN	WIRBEL	WELLE	0	170509999999963	2298
11	8	6	24	14	HOCHZEIT	ALTAR	TAUFE	0	4513.5	5230
11	8	6	25	16	NACHT	SCHEINWERFER	TAG	0	146190000000037	1849
11	8	6	26	1	UFER	DAMM	SAND	0	193340000000037	4559
11	8	6	27	5	EISENBAHN	SCHIENE	LOKOMOTIVE	0	418869999999925	7325
11	8	6	28	38	FISCH	SCHUPPEN	ANGEL	0	131569999999925	2164
11	8	6	29	19	THEATER	REIHE	STÜCK	0	142390000000037	2500
11	8	6	30	3	GEBIRGE	EDELWEISS	TAL	0	256630000000075	3117
11	8	6	31	12	ZEUS	HADES	HADES	1	1313.5	2040
11	8	6	32	28	BIBLIOTHEK	SIGNATUR	BÜCHER	0	153230000000075	2450
11	8	6	33	33	LADEN	REKLAME	REKLAME	1	131730000000075	2427
11	8	6	34	20	RINGE	BAUM		0	-1	-1
11	8	6	35	2	WEIN	BLUME	BIER	0	190840000000037	3168
11	8	6	36	24	SPIELZEUG	PLASTIK	KIND	0	174190000000037	3483
11	8	6	37	40	RADIO	STIMME	STIMME	1	161180000000075	2575
11	8	6	38	23	NÄHEN	KREUZSTICH	NADEL	0	195659999999963	2679
11	8	6	39	21	ARZT	PRAXIS	VERLETZUNG	0	297459999999963	5072
11	8	6	40	15	GEFÄNGNIS	VERGEHEN	AUSBRUCH	0	354569999999925	5866
