## Supplementary material for "Vast amounts of encoded items nullify but do not reverse the effect of sleep on declarative memory": Dataset: PAL_12_1_2.xlsx

### Sheet: Tabelle1
VP_Nr	Block	VersioN	counter	pair_code	cue	correct_answer	answer		accuracy	reactiontime1	reactiontime2
12	1	6	1	17	REVOLVER	KALIBER	HELD	0		7047.2	8647
12	1	6	2	29	GRILLEN	SOMMER	SOMMER	1		1534.3	3543
12	1	6	3	40	RADIO	STIMME		0		-1	-1
12	1	6	4	4	WINTER	UNFALL	SCHNEE	0		2768.4	4151
12	1	6	5	9	HERD	FEUER	OFEN	0		2151.1	3246
12	1	6	6	36	INSEKT	LIBELLE	STICH	0		1810.3	3385
12	1	6	7	24	SPIELZEUG	PLASTIK	KIND	0		3783	4807
12	1	6	8	21	ARZT	PRAXIS	PRAXIS	1		2020	3912
12	1	6	9	10	TANNE	RINDE	RINDE	1		1927.2	2764
12	1	6	10	28	BIBLIOTHEK	SIGNATUR		0		-1	-1
12	1	6	11	34	MUSKEL	SEHNE	SEHNE	1		207110000000001	3289
12	1	6	12	5	EISENBAHN	SCHIENE		0		-1	-1
12	1	6	13	11	SCHACH	TURM	TURM	1		1479	2520
12	1	6	14	13	VERORDNUNG	BESCHEID	BESCHEID	1		5318.2	7022
12	1	6	15	35	KÜSTE	DÜNE	DÜNE	1		4535	6127
12	1	6	16	33	LADEN	REKLAME	REKLAME	1		2885.5	4298
12	1	6	17	20	RINGE	BAUM	EHE	0		266189999999999	3710
12	1	6	18	2	WEIN	BLUME		0		-1	-1
12	1	6	19	23	NÄHEN	KREUZSTICH		0		-1	-1
12	1	6	20	22	ENERGIE	ÖL	ÖL	1		1399.2	2258
12	1	6	21	19	THEATER	REIHE	REIHE	1		3389.2	4570
12	1	6	22	7	TONNE	REGEN		0		-1	-1
12	1	6	23	30	BUCH	SCHRIFTSTELLER	BAND	0		5631.2	6520
12	1	6	24	16	NACHT	SCHEINWERFER	MOND	0		6767	7727
12	1	6	25	26	KÜCHE	EIMER	HERD	0		441520000000001	5455
12	1	6	26	1	UFER	DAMM	DÜNE	0		3391	4426
12	1	6	27	8	FLUGZEUG	TOMATENSAFT		0		-1	-1
12	1	6	28	15	GEFÄNGNIS	VERGEHEN	STAB	0		732329999999999	8499
12	1	6	29	14	HOCHZEIT	ALTAR	VERLOBUNG	0		1906	4034
12	1	6	30	18	KAMPF	SIEG		0		-1	-1
12	1	6	31	27	MUSEUM	ÄGYPTEN	ÄGYPTEN	1		311020000000001	5350
12	1	6	32	37	STRAUSS	TULPEN	VOGEL	0		310320000000001	4288
12	1	6	33	39	LABOR	PIPETTE	KITTEL	0		4670	5942
12	1	6	34	3	GEBIRGE	EDELWEISS	EDELWEISS	1		263920000000001	4486
12	1	6	35	38	FISCH	SCHUPPEN	SCHUPPEN	1		156320000000001	3512
12	1	6	36	6	DYNAMO	LICHT	ANTRIEB	0		376810000000001	5276
12	1	6	37	31	ORKAN	WIRBEL	WETTER	0		606620000000001	7506
12	1	6	38	32	SCHMIED	HUFEISEN		0		-1	-1
12	1	6	39	12	ZEUS	HADES	HADES	1		1820	3009
12	1	6	40	25	AQUARELL	GALERIE	PASTELL	0		239420000000001	3979
12	2	7	1	7	BOTSCHAFTER	NATIONALITÄT	FRIEDEN	0		432080000000005	6105
12	2	7	2	16	FUSSKNÖCHEL	ARM	ARM	1		437169999999995	6578
12	2	7	3	8	FIEBER	ERSCHÖPFUNG	GRAD	0		395419999999995	9781
12	2	7	4	22	SCHLEIM	HAFER		0		-1	-1
12	2	7	5	28	ENTFÜHRUNG	AUSBEUTE	VERGEHEN	0		412839999999991	5839
12	2	7	6	20	TINTE	BLEISTIFT	BLEISTIFT	1		501569999999995	8297
12	2	7	7	2	KAMMER	GEKLAPPER		0		-1	-1
12	2	7	8	27	LAWINE	FELSBLOCK	HÜGEL	0		332280000000005	5156
12	2	7	9	37	MIKROSKOP	BAKTERIEN	LABOR	0		282339999999991	5095
12	2	7	10	32	ZERSTÖRUNG	AUSROTTUNG	VERNICHTEN	0		273280000000005	5220
12	2	7	11	14	PROFESSOR	HOCHSCHULE	UNI	0		102203999999999	12132
12	2	7	12	38	ZAUBERER	ENTHÜLLUNG	ZEPTER	0		490889999999991	6671
12	2	7	13	24	DOKTOR	KLINIK	ARBEIT	0		870769999999995	10434
12	2	7	14	19	UMWELT	GEFÄHRDUNG		0		-1	-1
12	2	7	15	31	TODESKAMPF	LEBEN	ÜBERLEBEN	0		490039999999991	7140
12	2	7	16	1	HERZLICHKEIT	GEHÄSSIGKEIT	ROMANTIK	0		467139999999991	6607
12	2	7	17	39	ÄRGER	FEINDSELIGKEIT	ZORN	0		1833.5	3010
12	2	7	18	35	HAUSSCHUHE	PFEIFE	STIEFEL	0		978039999999991	11652
12	2	7	19	11	ÜBERBLICK	STANDPUNKT	ANSICHT	0		284660000000009	4535
12	2	7	20	6	HEKTAR	ZAUN	ZAUN	1		192719999999995	2951
12	2	7	21	4	WEISE	ART	RAT	0		5818.5	7159
12	2	7	22	36	VERMITTLUNG	INTERVIEW	VERSTÄNDIGUNG	0		284530000000005	5559
12	2	7	23	5	ZITRONE	ERDBEERE		0		-1	-1
12	2	7	24	9	STEUER	UNTERSCHLAGUNG	HINTERGEHEN	0		667930000000005	10284
12	2	7	25	13	ERFOLG	LEBENSLAUF	FREUDE	0		112803999999999	12362
12	2	7	26	3	AUSBILDUNG	ZUKUNFT	ZUKUNFT	1		319919999999995	4719
12	2	7	27	26	ANTWORT	BEKENNTNIS	FRAGE	0		337539999999991	6431
12	2	7	28	29	ALGEBRA	FUNKTION	FORMEL	0		395939999999991	5271
12	2	7	29	30	DARBIETUNG	BEOBACHTUNG	SCHAUSPIEL	0		347839999999991	5271
12	2	7	30	34	EMANZIPATION	GLEICHSTELLUNG	GLEICHBERECHTIGUNG	0		145539999999991	4690
12	2	7	31	23	SCHÄDEL	LEICHE	TATOPFER	0		134443999999999	15804
12	2	7	32	10	EIFERSUCHT	GRUND	GRUND	1		491939999999991	5911
12	2	7	33	21	KRANKENWAGEN	NOTFALL	NOTFALL	1		117169999999995	2606
12	2	7	34	12	WHISKY	DUDELSACK	BOURBON	0		296560000000009	6359
12	2	7	35	25	METHODE	VERSUCH	VERSUCH	1		338289999999991	4664
12	2	7	36	40	ARGUMENT	ENTSCHEIDUNG		0		-1	-1
12	2	7	37	17	VERSCHIEDENHEIT	GEGENTEIL		0		-1	-1
12	2	7	38	33	CHARME	HERZ	VERLIEBTHEIT	0		412819999999995	6512
12	2	7	39	15	SCHLAMM	HÜRDE		0		-1	-1
12	2	7	40	18	STANGE	STOSS	STOSS	1		2542	13015
12	3	8	1	10	IRRTUM	MISSVERSTÄNDNIS	VERSEHEN	0		3762.5	5386
12	3	8	2	20	FLEISCH	RAUBTIER		0		-1	-1
12	3	8	3	21	ERMÜDUNG	KREISLAUF	SCHLAF	0		534070000000019	6774
12	3	8	4	33	GETRÄNK	SCHAUM	MAHLZEIT	0		799520000000019	10247
12	3	8	5	34	ENTSPANNUNG	BEDROHUNG		0		-1	-1
12	3	8	6	5	JUNGFRAU	SCHLEIER		0		-1	-1
12	3	8	7	11	REIZ	REAKTION	REAKTION	1		178629999999981	3530
12	3	8	8	24	SOZIALIST	PAROLE	DEMOKRATIE	0		998120000000019	12871
12	3	8	9	3	GABEL	SOSSE	MESSER	0		162360000000009	3399
12	3	8	10	28	SCHATTEN	EXISTENZ	LICHT	0		1531.5	2871
12	3	8	11	37	FISCHER	MEER		0		-1	-1
12	3	8	12	18	BLASE	BAUCH		0		-1	-1
12	3	8	13	22	BEGINN	FOLGE	ENDE	0		211260000000009	3419
12	3	8	14	35	LEICHTIGKEIT	SCHWERKRAFT		0		-1	-1
12	3	8	15	14	LÜGE	WAHRHEIT	ANTWORT	0		5247.5	6751
12	3	8	16	32	MÜNDIGKEIT	ABHÄNGIGKEIT	VERANTWORTUNG	0		315810000000009	6514
12	3	8	17	30	STRAND	VERGNÜGEN	MEER	0		3044.5	3949
12	3	8	18	13	BÜSTENHALTER	BUSEN	BUSEN	1		1358.5	2494
12	3	8	19	15	PLAKAT	HAMMER	TAFEL	0		7311.5	8660
12	3	8	20	39	RÄUBER	DIEBSTAHL	VERBRECHEN	0		4514	6869
12	3	8	21	36	LEERE	DUMPFHEIT	NICHTS	0		2020.5	6580
12	3	8	22	6	DICHTER	ZITAT		0		248429999999981	9607
12	3	8	23	23	ÄRA	ZEITALTER	ZEITALTER	1		1623.5	3120
12	3	8	24	8	FAMILIE	MUTTER	MUTTER	1		6502.5	7886
12	3	8	25	38	PFEFFER	BUTTER	GEWÜRZ	0		410339999999991	7127
12	3	8	26	1	WOHNUNG	HEIM		0		-1	-1
12	3	8	27	7	FENSTER	BEWOHNER		0		-1	-1
12	3	8	28	40	GESTALTUNG	LANDSCHAFT		0		-1	-1
12	3	8	29	27	ERFAHRUNG	UNWISSENHEIT		0		-1	-1
12	3	8	30	4	TRANSPORT	LAGER	LASTWAGEN	0		3618.5	6666
12	3	8	31	17	THEMA	INTERESSE		0		-1	-1
12	3	8	32	31	VERWALTUNG	GENEHMIGUNG	BEAMTER	0		790039999999991	10591
12	3	8	33	16	PERSON	SCHADEN	INDIVIDUUM	0		3015.5	10159
12	3	8	34	9	BEMÜHUNGEN	ANSTRENGUNG	ANSTRENGUNG	1		1679.5	3599
12	3	8	35	19	LERCHE	FRÖHLICHKEIT	LURCH	0		229539999999991	3615
12	3	8	36	2	GELEGENHEIT	LIEBSCHAFT	CHANCE	0		187889999999991	2926
12	3	8	37	25	STIMMUNG	ATMOSPHÄRE	ERHEITERT	0		7152.5	9160
12	3	8	38	26	ADMIRAL	WAFFENRUHE	ACKBAR	0		250339999999991	3823
12	3	8	39	12	ABFALL	SCHMUTZ	RE	0		19731.5	20001
12	3	8	40	29	SÄUGLING	WIEGE	STILLEN	0		129399999999907	4641
12	4	9	1	15	BÜCHEREI	VERLEIH	AUSWEIS	0		191370000000019	3489
12	4	9	2	1	INSTANZ	GESETZGEBUNG	ORDNUNG	0		340770000000019	4783
12	4	9	3	34	REGEL	KOMBINATION		0		-1	-1
12	4	9	4	4	TÜR	SCHRANK		0		-1	-1
12	4	9	5	16	KRANKHEIT	SYMPTOM		0		-1	-1
12	4	9	6	29	RHEUMATISMUS	IMMUNITÄT	ALTER	0		2247.5	3271
12	4	9	7	39	ABRECHNUNG	BANKIER		0		-1	-1
12	4	9	8	7	SPRÜHREGEN	FLUSS		0		-1	-1
12	4	9	9	14	VERANSTALTUNG	ÖFFENTLICHKEIT	EVENT	0		235470000000019	3560
12	4	9	10	6	BÜRGSCHAFT	VOLLMACHT		0		-1	-1
12	4	9	11	24	GANGSTER	VERBRECHEN		0		-1	-1
12	4	9	12	26	DUFT	GERUCH	STOFF	0		2071.5	3370
12	4	9	13	2	GEDULD	KONTROLLE	TUGEND	0		291570000000019	4155
12	4	9	14	27	STRICK	SCHLINGE	SEIL	0		404760000000009	6404
12	4	9	15	18	WELLE	FLUT		0		-1	-1
12	4	9	16	17	SONATE	KLAVIER	OPER	0		209570000000019	2959
12	4	9	17	10	VORTRAG	REDNER		0		-1	-1
12	4	9	18	32	GLETSCHER	POL	EIS	0		139470000000019	2019
12	4	9	19	38	SEILTÄNZER	SCHWERPUNKT	SCHWERPUNKT	1		280670000000019	5719
12	4	9	20	25	FINDIGKEIT	EINFALL		0		-1	-1
12	4	9	21	36	VERZIERUNG	PALAST	SCHMUCK	0		232670000000019	4110
12	4	9	22	28	GEMÜT	HEITERKEIT		0		646229999999981	8418
12	4	9	23	11	GESCHOSS	PFEIL	ERDE	0		375670000000019	4804
12	4	9	24	12	HALLE	TURNIER	TURNIER	1		3636.5	5394
12	4	9	25	22	TAKT	HARFE		0		-1	-1
12	4	9	26	33	ÄHNLICHKEIT	WIEDERHOLUNG	VERBUNDENHEIT	0		2815.5	7095
12	4	9	27	21	ORIENTIERUNG	AUSGANG		0		-1	-1
12	4	9	28	19	VERBRENNUNG	PROZESSION	SCHMERZ	0		422070000000019	5650
12	4	9	29	30	ZUGEHÖRIGKEIT	GENERATION	NATION	0		3263.5	5122
12	4	9	30	35	AUFPRALL	FALL		0		-1	-1
12	4	9	31	37	STUDIUM	WIRTSCHAFT	FORSCHUNG	0		933260000000009	10988
12	4	9	32	8	ANHÄNGER	MEISTER	NAZI	0		662120000000019	7519
12	4	9	33	40	GESCHENK	UNDANK		0		-1	-1
12	4	9	34	5	KAMERAD	OPFER	FREUND	0		206479999999981	3219
12	4	9	35	9	KOCHTOPF	BÜGELEISEN	DECKEL	0		3230.5	4929
12	4	9	36	13	SARG	GRAB	NAGEL	0		350389999999991	4669
12	4	9	37	23	TOTSCHLAG	BRUTALITÄT	MORD	0		158970000000019	2228
12	4	9	38	31	ANREGUNG	BEISPIEL		0		-1	-1
12	4	9	39	3	GITTER	BESCHRÄNKUNG	STAB	0		726089999999991	8279
12	4	9	40	20	KUMMER	TRAURIGKEIT		0		-1	-1
12	5	10	1	17	KÄFER	RUINE	BLATT	0		184959999999963	3450
12	5	10	2	34	VERDROSSENHEIT	RESIGNATION		0		-1	-1
12	5	10	3	24	MAKEL	SELBSTBEWUSSTSEIN	SCHÖNHEIT	0		4260.5	8071
12	5	10	4	10	MAGEN	RESTAURANT	GRUBE	0		383959999999963	5095
12	5	10	5	38	REDAKTEUR	KORRESPONDENZ	ZEITUNG	0		214379999999981	3436
12	5	10	6	39	ERMORDUNG	GESTÄNDNIS	VERGEHEN	0		398679999999981	5546
12	5	10	7	11	DIREKTOR	GESCHÄFT		0		-1	-1
12	5	10	8	20	SPIRALE	FRUCHTBARKEIT	VERHÜTUNG	0		152779999999981	4311
12	5	10	9	12	ZENTIMETER	METER	METER	1		205429999999981	3079
12	5	10	10	6	ABSCHLUSS	PROJEKT	ZEUGNIS	0		342379999999981	5895
12	5	10	11	33	OPERATION	KOMA	CHRIRUG	0		433590000000037	5838
12	5	10	12	22	LIEGE	VERANDA		0		-1	-1
12	5	10	13	26	POLITIKER	ZUVERSICHT	PODEST	0		387079999999981	5269
12	5	10	14	19	DROGE	VERHEIMLICHUNG	SUCHT	0		990479999999981	11579
12	5	10	15	5	ANZUG	BÖRSE		0		-1	-1
12	5	10	16	21	ELITE	VERMÖGEN	VERDIENST	0		295859999999963	4519
12	5	10	17	3	LINIE	BUS	GERADE	0		375020000000019	4975
12	5	10	18	1	PROGNOSE	GEWISSHEIT	VORHERSAGE	0		236770000000019	4087
12	5	10	19	8	UMARMUNG	INTEGRATION	GEBORGENHEIT	0		285570000000019	6343
12	5	10	20	15	PATIENT	THERAPIE	KRANKHEIT	0		614540000000037	7644
12	5	10	21	30	PASSION	ORGASMUS	VERFÜHRUNG	0		487129999999981	11490
12	5	10	22	4	FAHRT	AUTOBAHN		0		-1	-1
12	5	10	23	25	PARADIES	MENSCH	HIMMELREICH	0		471679999999981	6989
12	5	10	24	37	NEUROSE	PSYCHOLOGIE	PSYCHOSE	0		2200	4189
12	5	10	25	31	SAMT	STOFF	WEICH	0		173679999999981	2739
12	5	10	26	2	KAMERADSCHAFT	PARTNER	FREUNDSCHAFT	0		168090000000037	4260
12	5	10	27	18	FASCHIST	IDEOLOGIE	IDEOLOGIE	1		196229999999981	6543
12	5	10	28	35	VERLAUF	ENDUNG		0		-1	-1
12	5	10	29	14	ZUSAMMENHANG	VORZEICHEN	FOLGE	0		381090000000037	5050
12	5	10	30	13	GENAUIGKEIT	AUFMERKSAMKEIT	PRÄZISION	0		194890000000037	5148
12	5	10	31	32	SCHIFFBRUCH	UNGLÜCKSFALL	UNFALL	0		374370000000019	4887
12	5	10	32	7	LOYALITÄT	BRUDER	BRUDER	1		124779999999981	3972
12	5	10	33	16	STRICH	SKIZZE	RECHNUNG	0		241079999999981	4282
12	5	10	34	36	GESCHLECHT	MANN	FRAU	0		386829999999981	7871
12	5	10	35	29	ZUSPITZUNG	PUNKT	FINALE	0		487970000000019	5983
12	5	10	36	9	VOLK	GEMEINDE	NATIONALITÄT	0		366379999999981	5727
12	5	10	37	28	ANKÜNDIGUNG	EXAMEN		0		-1	-1
12	5	10	38	27	MONSTER	MUT	MUT	1		137259999999963	2198
12	5	10	39	40	PEITSCHE	MISSHANDLUNG		0		-1	-1
12	5	10	40	23	SCHNORCHEL	ATLANTIK	ATLANTIK	1		447179999999981	6688
12	6	11	1	2	UNTAUGLICHKEIT	FAHRER	UNFÄHIGKEIT	0		218190000000037	6024
12	6	11	2	33	STURZ	REGIERUNG	HÖHE	0		324490000000037	4405
12	6	11	3	26	HAND	GESTE	FUSS	0		478390000000037	7216
12	6	11	4	10	ZULASSUNG	NACHWEIS	BEHÖRDE	0		474990000000037	6848
12	6	11	5	29	BUDE	KÜHLSCHRANK	HUND	0		664109999999963	7727
12	6	11	6	24	AUSSCHAU	GIPFEL		0		-1	-1
12	6	11	7	6	AMATEUR	HOBBY	HOBBY	1		2301	3789
12	6	11	8	25	PHILOSOPHIE	SINN	SINN	1		163220000000019	2680
12	6	11	9	31	KOPPEL	STIER		0		-1	-1
12	6	11	10	37	HIRTE	SCHAF	SCHAF	1		162540000000037	2768
12	6	11	11	20	VATERUNSER	RELIGION	CHRISTUS	0		771979999999981	9360
12	6	11	12	40	WIND	ELEMENT	WEHEN	0		2680	3896
12	6	11	13	18	TREIBSTOFF	KILOMETER	FORTSCHRITT	0		563179999999981	8096
12	6	11	14	9	WAHL	GREMIUM	PRÄSIDENT	0		569490000000037	7487
12	6	11	15	14	LEISTUNG	PROVISION	ERFOLG	0		230379999999981	3742
12	6	11	16	30	STRATEGIE	NÄHERUNG		0		-1	-1
12	6	11	17	27	DOLCH	STICH		0		-1	-1
12	6	11	18	17	HANDSCHRIFT	BUCHSTABE	BUCHSTABE	1		1856	3880
12	6	11	19	3	COMPUTER	ZEITVERTREIB	MASCHINE	0		596679999999981	8543
12	6	11	20	23	KATEGORIE	GÜLTIGKEIT		0		-1	-1
12	6	11	21	16	TRAKTOR	LENKSTANGE	BAUER	0		243209999999963	3504
12	6	11	22	28	VERSEUCHUNG	RATTE	EPIDEMIE	0		2239	3991
12	6	11	23	19	BEGNADIGUNG	DROHUNG		0		-1	-1
12	6	11	24	39	GEWINNUNG	WERBER		0		-1	-1
12	6	11	25	1	SCHALTER	FLUGHAFEN		0		-1	-1
12	6	11	26	32	KRAMPF	BEIN	BEIN	1		2096	2976
12	6	11	27	38	WEG	WILLE	WEIT	0		3960	4920
12	6	11	28	15	ATTRAKTION	WELTWUNDER	ZIRKUS	0		3296	4780
12	6	11	29	12	ATOM	MOLEKÜL	MOLEKÜL	1		1219	3639
12	6	11	30	7	BODEN	FUND		0		-1	-1
12	6	11	31	13	FEHLTRITT	VERANTWORTUNG	VERSAGEN	0		2264	4584
12	6	11	32	4	MEDAILLE	WETTBEWERB	GOLD	0		434959999999963	5744
12	6	11	33	5	INSTITUTION	ABTEILUNG	BEHÖRDE	0		231979999999981	3840
12	6	11	34	21	GANS	ENTE	FUCHS	0		4576	5858
12	6	11	35	22	KARTE	HINDERNIS		0		-1	-1
12	6	11	36	35	BEHANDLUNG	MANDEL		0		-1	-1
12	6	11	37	8	REKORD	ARBEITSLOSIGKEIT	SPORT	0		300440000000037	4120
12	6	11	38	34	SYMBOL	WAPPEN	ZEICHEN	0		214279999999981	3391
12	6	11	39	11	SCHEIDUNG	INSTABILITÄT		1		-1	-1
12	6	11	40	36	WALZER	GALA	TANZ	0		1763	2675
12	7	12	1	5	BINDUNG	BABY	BEZIEHUNG	0		212509999999963	4114
12	7	12	2	19	BAHNSTEIG	ANPASSUNG	GLEIS	0		172709999999963	2819
12	7	12	3	32	KOORDINATION	HANDHABUNG	HANDFERTIGKEIT	0		285270000000019	5219
12	7	12	4	8	KARTELL	KONSENS	ABSPRACHE	0		416329999999981	6469
12	7	12	5	12	HÖLLE	MYTHOS	TEUFEL	0		3349.5	4641
12	7	12	6	3	BEIFALL	APPLAUS	APPLAUS	1		1535	3239
12	7	12	7	26	EVOLUTION	ERWEITERUNG	ENTWICKLUNG	0		255109999999963	6807
12	7	12	8	30	DORF	ISOLATION	ZUSAMMENHALT	0		5650	8303
12	7	12	9	2	GENIE	MATHEMATIK	MATHEMATIK	1		242409999999963	5640
12	7	12	10	18	PARTY	THEKE	PFERD	0		287109999999963	4115
12	7	12	11	21	LIKÖR	SEKT		0		-1	-1
12	7	12	12	37	INVESTITION	KONZERN		0		-1	-1
12	7	12	13	17	BEGRÜNDER	PRÄSIDENT		0		-1	-1
12	7	12	14	7	HIRN	STUDIE	DENKEN	0		534909999999963	7109
12	7	12	15	38	ABEND	MORGEN	MORGEN	1		165420000000019	3099
12	7	12	16	35	NOTLAGE	DILEMMA	POLIZEI	0		10691	12699
12	7	12	17	39	ORDNUNG	ZUCHT	RECHT	0		1767	2775
12	7	12	18	33	ERÖFFNUNG	GRÜNDUNG	NEU	0		217509999999963	2943
12	7	12	19	16	FREUNDIN	ZÄRTLICHKEIT		0		-1	-1
12	7	12	20	11	PROGRAMM	KINO	KINO	1		596020000000019	7079
12	7	12	21	9	ADER	GESTEIN	GESTEIN	1		270059999999963	4183
12	7	12	22	1	EMPFINDUNG	GELASSENHEIT	ANGENEHM	0		504720000000019	6607
12	7	12	23	28	UNSTERBLICHKEIT	AUFERSTEHUNG	IMMORTALITÄT	0		236709999999963	6511
12	7	12	24	23	JUGEND	SCHWIMMBAD	LEICHTSINN	0		331120000000019	5223
12	7	12	25	27	BEEINFLUSSUNG	VERMARKTUNG		0		-1	-1
12	7	12	26	6	SCHLACHTUNG	SCHWEIN		0		-1	-1
12	7	12	27	40	KERZE	DOCHT	DOCHT	1		1447	2679
12	7	12	28	4	KLOSTER	EINSCHRÄNKUNG		0		-1	-1
12	7	12	29	14	SCHLAFWANDELN	UNWIRKLICHKEIT		0		-1	-1
12	7	12	30	29	MOTOR	INDUSTRIALISIERUNG	FAHRZEUG	0		410420000000019	5643
12	7	12	31	13	STAAT	UNTERSTÜTZUNG		0		-1	-1
12	7	12	32	22	PARTEI	ABSTIMMUNG	SPITZE	0		366129999999981	5877
12	7	12	33	25	BESTATTUNG	SELBSTMORD	ERMORDUNG	0		4314	9181
12	7	12	34	34	BLEI	STAHL	STAHL	1		1121	2669
12	7	12	35	20	HORN	WARNUNG		0		-1	-1
12	7	12	36	31	REICH	PROFIT	ARM	0		1783	2735
12	7	12	37	24	ALARM	ÜBUNG	KNOPF	0		231909999999963	3695
12	7	12	38	36	EINSPARUNG	RECHNUNG		0		-1	-1
12	7	12	39	15	VERHAFTUNG	KLINGE		0		-1	-1
12	7	12	40	10	ZAUBERKÜNSTLER	TRICK	MAGIE	0		163420000000019	2879
12	8	13	1	33	SENDER	NOTIZ	EMPFANG	0		232030000000075	4608
12	8	13	2	19	INSEL	URLAUBER		0		-1	-1
12	8	13	3	30	HASS	GEFECHT	ZORN	0		187130000000075	2809
12	8	13	4	9	STALL	KUH	GERUCH	0		150809999999963	2701
12	8	13	5	31	TEICH	ÜBERSCHWEMMUNG		0		-1	-1
12	8	13	6	37	FLAMME	LEUCHTE	FEUER	0		199909999999963	4063
12	8	13	7	6	BEGEISTERUNG	GEFÜHL	EUPHORIE	0		181530000000075	7729
12	8	13	8	8	BEWUNDERUNG	SCHÖNHEIT		0		-1	-1
12	8	13	9	36	KLEINIGKEIT	WAAGE	GENAUIGKEIT	0		182490000000037	4039
12	8	13	10	13	ZAHLUNG	QUITTUNG		0		-1	-1
12	8	13	11	38	SUBMISSION	ERNIEDRIGUNG	UNTERWÜRFIGKEIT	0		229509999999963	6247
12	8	13	12	1	WAHNSINN	ANSTALT		0		-1	-1
12	8	13	13	3	OZEAN	KRABBE	KRABBE	1		390569999999925	5151
12	8	13	14	12	TRAINER	STIL		0		-1	-1
12	8	13	15	28	NACHRICHT	GEBURTSTAG	GEBURTSTAG	1		5220.5	8535
12	8	13	16	35	ZUCKER	SPEISE	SALZ	0		3523.5	4699
12	8	13	17	21	REVOLUTION	WIDERSTAND	FRANKREICH	0		217230000000075	4251
12	8	13	18	40	REGENSCHIRM	BEDARF	GEGEBENENFALLS	0		566990000000037	8607
12	8	13	19	34	FRAU	BLUSE	GESCHLECHT	0		474330000000075	6711
12	8	13	20	17	WAFFE	KRIEG	KRIEG	1		361790000000037	4527
12	8	13	21	24	ENTSCHLOSSENHEIT	DURCHSETZUNG		0		-1	-1
12	8	13	22	18	BEWERTUNG	KELLNERIN		0		-1	-1
12	8	13	23	14	MUSIK	OPER		0		-1	-1
12	8	13	24	25	GERICHTSHOF	UNWAHRHEIT	RECHT	0		746480000000075	9039
12	8	13	25	2	PARK	VEGETATION	SPASS	0		807930000000075	9343
12	8	13	26	26	KUNSTWERK	AUFMACHUNG		0		-1	-1
12	8	13	27	16	TRAINING	PULS		0		-1	-1
12	8	13	28	11	DOKUMENT	BESCHEINIGUNG	UNTERSCHREIBEN	0		401169999999925	10583
12	8	13	29	20	ZAHL	PHYSIK	KOPF	0		191130000000075	2883
12	8	13	30	29	KONJUNKTUR	DIAGNOSE	WIRTSCHAFT	0		393509999999963	5771
12	8	13	31	10	MILCH	KÄSE	BAUER	0		310309999999963	4071
12	8	13	32	22	WIEDERHERSTELLUNG	VERSCHLECHTERUNG	REKONSTRUKTION	0		191109999999963	5527
12	8	13	33	32	KLEIDERSCHRANK	HANDSCHUH		0		-1	-1
12	8	13	34	39	FREILASSUNG	AUFENTHALT		0		-1	-1
12	8	13	35	5	AUFTAKT	SPIEL	SPIEL	0		154730000000075	2749
12	8	13	36	7	KRANZ	NEST	ZAR	0		628530000000075	6941
12	8	13	37	23	STREIK	KONFLIKT	KONFLIKT	1		316730000000075	5491
12	8	13	38	15	VERBRÜDERUNG	ENTSCHULDIGUNG		0		-1	-1
12	8	13	39	27	SUBSTANZ	SEELE	SEELE	1		4262	5411
12	8	13	40	4	SPRECHER	AUFRUF		0		-1	-1
