## Supplementary material for "Vast amounts of encoded items nullify but do not reverse the effect of sleep on declarative memory": Dataset: PAL_12_1_3.xlsx

### Sheet: Tabelle1
VP_Nr	Block	VersioN	counter	pair_code	cue	correct_answer	answer	accuracy	reactiontime1	reactiontime2
12	1	6	1	23	NÄHEN	KREUZSTICH	FADEN	0	3201.4	4513
12	1	6	2	6	DYNAMO	LICHT	ANTRIEB	0	2247.2	3576
12	1	6	3	17	REVOLVER	KALIBER		0	-1	-1
12	1	6	4	1	UFER	DAMM		0	-1	-1
12	1	6	5	26	KÜCHE	EIMER		0	-1	-1
12	1	6	6	9	HERD	FEUER	OFEN	0	1135.9	2202
12	1	6	7	34	MUSKEL	SEHNE	SEHNE	1	1167.2	2263
12	1	6	8	10	TANNE	RINDE		0	-1	-1
12	1	6	9	11	SCHACH	TURM	TURM	1	1458.2	2410
12	1	6	10	31	ORKAN	WIRBEL	WIND	0	3464.3	4312
12	1	6	11	35	KÜSTE	DÜNE		0	-1	-1
12	1	6	12	14	HOCHZEIT	ALTAR		0	-1	-1
12	1	6	13	20	RINGE	BAUM		0	-1	-1
12	1	6	14	21	ARZT	PRAXIS	PRAXIS	1	1465.7	3015
12	1	6	15	15	GEFÄNGNIS	VERGEHEN		0	-1	-1
12	1	6	16	25	AQUARELL	GALERIE	PASTELL	0	1359.2	2988
12	1	6	17	5	EISENBAHN	SCHIENE	SCHIENE	1	2002.2	3159
12	1	6	18	33	LADEN	REKLAME	REKLAME	1	1818.2	3059
12	1	6	19	30	BUCH	SCHRIFTSTELLER		0	-1	-1
12	1	6	20	16	NACHT	SCHEINWERFER		0	-1	-1
12	1	6	21	28	BIBLIOTHEK	SIGNATUR	INVENTAR	0	241110000000001	4169
12	1	6	22	24	SPIELZEUG	PLASTIK		0	-1	-1
12	1	6	23	4	WINTER	UNFALL	SCHNEE	0	3335.3	4487
12	1	6	24	27	MUSEUM	ÄGYPTEN	ÄGYPTEN	1	2121.7	5719
12	1	6	25	32	SCHMIED	HUFEISEN		0	-1	-1
12	1	6	26	36	INSEKT	LIBELLE		0	-1	-1
12	1	6	27	38	FISCH	SCHUPPEN		0	-1	-1
12	1	6	28	37	STRAUSS	TULPEN		0	-1	-1
12	1	6	29	19	THEATER	REIHE	STÜCK	0	3050.8	4459
12	1	6	30	13	VERORDNUNG	BESCHEID	BESCHEID	1	259610000000001	4204
12	1	6	31	12	ZEUS	HADES	HADES	1	1103.2	2124
12	1	6	32	29	GRILLEN	SOMMER	SOMMER	1	1130.2	2130
12	1	6	33	2	WEIN	BLUME		0	-1	-1
12	1	6	34	39	LABOR	PIPETTE	EXPERIMENT	0	8037.2	10711
12	1	6	35	22	ENERGIE	ÖL	ÖL	1	1176.2	1560
12	1	6	36	18	KAMPF	SIEG		0	-1	-1
12	1	6	37	40	RADIO	STIMME		0	-1	-1
12	1	6	38	3	GEBIRGE	EDELWEISS	EDELWEISS	1	306320000000001	4519
12	1	6	39	8	FLUGZEUG	TOMATENSAFT		0	-1	-1
12	1	6	40	7	TONNE	REGEN		0	-1	-1
12	2	7	1	35	HAUSSCHUHE	PFEIFE		0	-1	-1
12	2	7	2	5	ZITRONE	ERDBEERE	SAUER	0	613219999999995	7100
12	2	7	3	10	EIFERSUCHT	GRUND	GRUND	1	219930000000005	3348
12	2	7	4	3	AUSBILDUNG	ZUKUNFT	ZUKUNFT	1	409830000000005	5570
12	2	7	5	4	WEISE	ART	ART	1	111130000000005	1887
12	2	7	6	17	VERSCHIEDENHEIT	GEGENTEIL		0	-1	-1
12	2	7	7	11	ÜBERBLICK	STANDPUNKT		0	-1	-1
12	2	7	8	36	VERMITTLUNG	INTERVIEW		0	-1	-1
12	2	7	9	9	STEUER	UNTERSCHLAGUNG	HINTERGEHEN	0	439839999999991	6919
12	2	7	10	34	EMANZIPATION	GLEICHSTELLUNG	GLEICHBERECHTIGUNG	0	159289999999991	4494
12	2	7	11	39	ÄRGER	FEINDSELIGKEIT		0	-1	-1
12	2	7	12	30	DARBIETUNG	BEOBACHTUNG		0	-1	-1
12	2	7	13	31	TODESKAMPF	LEBEN	ÜBERLEBEN	0	197819999999995	4099
12	2	7	14	15	SCHLAMM	HÜRDE		0	-1	-1
12	2	7	15	7	BOTSCHAFTER	NATIONALITÄT		0	-1	-1
12	2	7	16	27	LAWINE	FELSBLOCK		0	-1	-1
12	2	7	17	38	ZAUBERER	ENTHÜLLUNG	MAGIE	0	356969999999995	4759
12	2	7	18	8	FIEBER	ERSCHÖPFUNG	GRAD	0	194339999999991	2823
12	2	7	19	40	ARGUMENT	ENTSCHEIDUNG		0	-1	-1
12	2	7	20	18	STANGE	STOSS	STOSS	1	264739999999991	4159
12	2	7	21	12	WHISKY	DUDELSACK	DUDELSACK	1	236730000000005	4040
12	2	7	22	23	SCHÄDEL	LEICHE	LEICHE	1	597430000000005	7439
12	2	7	23	25	METHODE	VERSUCH	VERSUCH	1	308639999999991	4686
12	2	7	24	24	DOKTOR	KLINIK		0	-1	-1
12	2	7	25	28	ENTFÜHRUNG	AUSBEUTE	VERGEHEN	0	372639999999991	5359
12	2	7	26	32	ZERSTÖRUNG	AUSROTTUNG		0	-1	-1
12	2	7	27	14	PROFESSOR	HOCHSCHULE		0	-1	-1
12	2	7	28	13	ERFOLG	LEBENSLAUF		0	-1	-1
12	2	7	29	16	FUSSKNÖCHEL	ARM	ARM	1	243939999999991	3112
12	2	7	30	20	TINTE	BLEISTIFT	BLEISTIFT	1	2022	4318
12	2	7	31	29	ALGEBRA	FUNKTION	FORMEL	0	137519999999995	3440
12	2	7	32	22	SCHLEIM	HAFER		0	-1	-1
12	2	7	33	37	MIKROSKOP	BAKTERIEN	FORSCHUNG	0	306339999999991	4719
12	2	7	34	2	KAMMER	GEKLAPPER		0	-1	-1
12	2	7	35	1	HERZLICHKEIT	GEHÄSSIGKEIT		0	-1	-1
12	2	7	36	6	HEKTAR	ZAUN	ZAUN	1	187939999999991	3322
12	2	7	37	33	CHARME	HERZ		0	-1	-1
12	2	7	38	21	KRANKENWAGEN	NOTFALL	NOTEINSATZ	0	134619999999995	7192
12	2	7	39	19	UMWELT	GEFÄHRDUNG		0	-1	-1
12	2	7	40	26	ANTWORT	BEKENNTNIS	FRAGE	0	153539999999991	2623
12	3	8	1	16	PERSON	SCHADEN	IDENTITÄT	0	295629999999981	6041
12	3	8	2	2	GELEGENHEIT	LIEBSCHAFT	CHANCE	0	1575.5	2440
12	3	8	3	31	VERWALTUNG	GENEHMIGUNG		0	-1	-1
12	3	8	4	39	RÄUBER	DIEBSTAHL		0	-1	-1
12	3	8	5	5	JUNGFRAU	SCHLEIER		0	-1	-1
12	3	8	6	33	GETRÄNK	SCHAUM		0	-1	-1
12	3	8	7	11	REIZ	REAKTION	REAKTION	1	125170000000019	2702
12	3	8	8	27	ERFAHRUNG	UNWISSENHEIT		0	-1	-1
12	3	8	9	21	ERMÜDUNG	KREISLAUF		0	-1	-1
12	3	8	10	19	LERCHE	FRÖHLICHKEIT	LURCH	0	159160000000009	2791
12	3	8	11	9	BEMÜHUNGEN	ANSTRENGUNG		0	-1	-1
12	3	8	12	1	WOHNUNG	HEIM	HEIMAT	0	2663.5	3904
12	3	8	13	10	IRRTUM	MISSVERSTÄNDNIS		0	-1	-1
12	3	8	14	3	GABEL	SOSSE	MESSER	0	141760000000009	2778
12	3	8	15	38	PFEFFER	BUTTER	SALZ	0	155160000000009	2279
12	3	8	16	15	PLAKAT	HAMMER	SÄULE	0	2911.5	4127
12	3	8	17	22	BEGINN	FOLGE	ENDE	0	2015.5	2759
12	3	8	18	18	BLASE	BAUCH		0	-1	-1
12	3	8	19	7	FENSTER	BEWOHNER	RAHMEN	0	3575.5	4746
12	3	8	20	32	MÜNDIGKEIT	ABHÄNGIGKEIT	VORMUND	0	202039999999991	3692
12	3	8	21	20	FLEISCH	RAUBTIER	SPIESS	0	402089999999991	5831
12	3	8	22	12	ABFALL	SCHMUTZ		0	-1	-1
12	3	8	23	6	DICHTER	ZITAT		0	-1	-1
12	3	8	24	8	FAMILIE	MUTTER	MUTTER	1	323960000000009	4332
12	3	8	25	13	BÜSTENHALTER	BUSEN	BUSEN	1	118060000000009	3329
12	3	8	26	17	THEMA	INTERESSE		0	-1	-1
12	3	8	27	36	LEERE	DUMPFHEIT	NICHTS	0	2175.5	3330
12	3	8	28	35	LEICHTIGKEIT	SCHWERKRAFT		0	-1	-1
12	3	8	29	30	STRAND	VERGNÜGEN	MEER	0	2439.5	3408
12	3	8	30	40	GESTALTUNG	LANDSCHAFT		0	-1	-1
12	3	8	31	23	ÄRA	ZEITALTER	ZEITALTER	1	118520000000019	2575
12	3	8	32	34	ENTSPANNUNG	BEDROHUNG		0	-1	-1
12	3	8	33	28	SCHATTEN	EXISTENZ	LICHT	0	160739999999991	2519
12	3	8	34	25	STIMMUNG	ATMOSPHÄRE		0	-1	-1
12	3	8	35	37	FISCHER	MEER	BOOT	0	255929999999981	3487
12	3	8	36	24	SOZIALIST	PAROLE	DEMOKRATIE	0	278289999999991	4583
12	3	8	37	26	ADMIRAL	WAFFENRUHE		0	-1	-1
12	3	8	38	4	TRANSPORT	LAGER		0	-1	-1
12	3	8	39	29	SÄUGLING	WIEGE	STILLEN	0	706039999999991	8540
12	3	8	40	14	LÜGE	WAHRHEIT	WAHRHEIT	1	671960000000009	8058
12	4	9	1	28	GEMÜT	HEITERKEIT	ZUSTAND	0	283920000000019	4353
12	4	9	2	20	KUMMER	TRAURIGKEIT		0	-1	-1
12	4	9	3	36	VERZIERUNG	PALAST	SCHMUCK	0	224510000000009	3767
12	4	9	4	19	VERBRENNUNG	PROZESSION	SCHMERZ	0	159729999999981	3031
12	4	9	5	10	VORTRAG	REDNER		0	-1	-1
12	4	9	6	38	SEILTÄNZER	SCHWERPUNKT	SCHWERPUNKT	1	128279999999981	4272
12	4	9	7	34	REGEL	KOMBINATION		0	-1	-1
12	4	9	8	31	ANREGUNG	BEISPIEL		0	-1	-1
12	4	9	9	30	ZUGEHÖRIGKEIT	GENERATION		0	-1	-1
12	4	9	10	33	ÄHNLICHKEIT	WIEDERHOLUNG		0	-1	-1
12	4	9	11	24	GANGSTER	VERBRECHEN		0	-1	-1
12	4	9	12	8	ANHÄNGER	MEISTER	NAZI	0	3060	4255
12	4	9	13	25	FINDIGKEIT	EINFALL		0	-1	-1
12	4	9	14	5	KAMERAD	OPFER		0	-1	-1
12	4	9	15	15	BÜCHEREI	VERLEIH	INVENTUR	0	2431.5	4247
12	4	9	16	14	VERANSTALTUNG	ÖFFENTLICHKEIT		0	-1	-1
12	4	9	17	16	KRANKHEIT	SYMPTOM	LEID	0	1822.5	2462
12	4	9	18	4	TÜR	SCHRANK		0	-1	-1
12	4	9	19	3	GITTER	BESCHRÄNKUNG	STAB	0	338070000000019	4452
12	4	9	20	27	STRICK	SCHLINGE	SCHLINGE	1	283970000000019	4383
12	4	9	21	21	ORIENTIERUNG	AUSGANG		0	-1	-1
12	4	9	22	35	AUFPRALL	FALL		0	-1	-1
12	4	9	23	32	GLETSCHER	POL		0	-1	-1
12	4	9	24	40	GESCHENK	UNDANK		0	-1	-1
12	4	9	25	1	INSTANZ	GESETZGEBUNG		0	-1	-1
12	4	9	26	26	DUFT	GERUCH	NOTE	0	159970000000019	2543
12	4	9	27	18	WELLE	FLUT		0	-1	-1
12	4	9	28	39	ABRECHNUNG	BANKIER		0	-1	-1
12	4	9	29	9	KOCHTOPF	BÜGELEISEN	DECKEL	0	256770000000019	3975
12	4	9	30	12	HALLE	TURNIER	TURNIER	1	184770000000019	3127
12	4	9	31	13	SARG	GRAB	NAGEL	0	179739999999991	2871
12	4	9	32	37	STUDIUM	WIRTSCHAFT		0	-1	-1
12	4	9	33	22	TAKT	HARFE	MUSIK	0	332770000000019	4452
12	4	9	34	23	TOTSCHLAG	BRUTALITÄT	MORD	0	192270000000019	2930
12	4	9	35	7	SPRÜHREGEN	FLUSS		0	-1	-1
12	4	9	36	29	RHEUMATISMUS	IMMUNITÄT		0	-1	-1
12	4	9	37	17	SONATE	KLAVIER		0	-1	-1
12	4	9	38	11	GESCHOSS	PFEIL	KUGEL	0	290270000000019	4871
12	4	9	39	2	GEDULD	KONTROLLE		0	-1	-1
12	4	9	40	6	BÜRGSCHAFT	VOLLMACHT		0	-1	-1
12	5	10	1	10	MAGEN	RESTAURANT	DARM	0	306690000000037	3986
12	5	10	2	17	KÄFER	RUINE		0	-1	-1
12	5	10	3	4	FAHRT	AUTOBAHN		0	-1	-1
12	5	10	4	31	SAMT	STOFF	WEICH	0	143970000000019	2423
12	5	10	5	35	VERLAUF	ENDUNG		0	-1	-1
12	5	10	6	1	PROGNOSE	GEWISSHEIT	VORHERSAGE	0	176779999999981	3815
12	5	10	7	2	KAMERADSCHAFT	PARTNER	KOLLEGEN	0	412159999999963	5543
12	5	10	8	14	ZUSAMMENHANG	VORZEICHEN		0	-1	-1
12	5	10	9	22	LIEGE	VERANDA	WIESE	0	149590000000037	4391
12	5	10	10	29	ZUSPITZUNG	PUNKT	FINALE	0	391179999999981	7503
12	5	10	11	36	GESCHLECHT	MANN	WEIBLICH	0	519190000000037	6848
12	5	10	12	25	PARADIES	MENSCH	EDEN	0	1365.5	2278
12	5	10	13	11	DIREKTOR	GESCHÄFT		0	-1	-1
12	5	10	14	8	UMARMUNG	INTEGRATION		0	-1	-1
12	5	10	15	13	GENAUIGKEIT	AUFMERKSAMKEIT		0	-1	-1
12	5	10	16	19	DROGE	VERHEIMLICHUNG		0	-1	-1
12	5	10	17	20	SPIRALE	FRUCHTBARKEIT	VERHÜTUNG	0	141990000000037	3448
12	5	10	18	16	STRICH	SKIZZE	RECHNUNG	0	273890000000037	4269
12	5	10	19	26	POLITIKER	ZUVERSICHT	PODEST	0	409279999999981	5629
12	5	10	20	33	OPERATION	KOMA	TECHNIK	0	554959999999963	7390
12	5	10	21	30	PASSION	ORGASMUS		0	-1	-1
12	5	10	22	5	ANZUG	BÖRSE	BÖRSE	1	236790000000037	3351
12	5	10	23	38	REDAKTEUR	KORRESPONDENZ		0	-1	-1
12	5	10	24	9	VOLK	GEMEINDE	STIMME	0	295970000000019	4564
12	5	10	25	3	LINIE	BUS		0	-1	-1
12	5	10	26	21	ELITE	VERMÖGEN	VERDIENST	0	151990000000037	3039
12	5	10	27	23	SCHNORCHEL	ATLANTIK	ATLANTIK	1	445990000000037	11783
12	5	10	28	39	ERMORDUNG	GESTÄNDNIS		0	-1	-1
12	5	10	29	18	FASCHIST	IDEOLOGIE	IDEOLOGIE	1	239070000000019	6870
12	5	10	30	15	PATIENT	THERAPIE		0	-1	-1
12	5	10	31	32	SCHIFFBRUCH	UNGLÜCKSFALL		0	-1	-1
12	5	10	32	12	ZENTIMETER	METER	METER	1	119170000000019	2135
12	5	10	33	40	PEITSCHE	MISSHANDLUNG	HIEB	0	223179999999981	2983
12	5	10	34	7	LOYALITÄT	BRUDER	BRUDER	1	109640000000037	2024
12	5	10	35	27	MONSTER	MUT	MUT	1	103079999999981	2806
12	5	10	36	24	MAKEL	SELBSTBEWUSSTSEIN		0	-1	-1
12	5	10	37	37	NEUROSE	PSYCHOLOGIE	PSYCHOSE	0	203659999999963	3824
12	5	10	38	34	VERDROSSENHEIT	RESIGNATION		0	-1	-1
12	5	10	39	6	ABSCHLUSS	PROJEKT	ZEUGNIS	0	190890000000037	3180
12	5	10	40	28	ANKÜNDIGUNG	EXAMEN		0	-1	-1
12	6	11	1	24	AUSSCHAU	GIPFEL		0	-1	-1
12	6	11	2	18	TREIBSTOFF	KILOMETER	BENZIN	0	160479999999981	3221
12	6	11	3	3	COMPUTER	ZEITVERTREIB	TOMOGRAPHIE	0	2727	7383
12	6	11	4	37	HIRTE	SCHAF	SCHAF	1	1512	2408
12	6	11	5	1	SCHALTER	FLUGHAFEN		0	-1	-1
12	6	11	6	28	VERSEUCHUNG	RATTE	EPIDEMIE	0	238240000000037	3975
12	6	11	7	16	TRAKTOR	LENKSTANGE		0	-1	-1
12	6	11	8	22	KARTE	HINDERNIS		0	-1	-1
12	6	11	9	36	WALZER	GALA	TANZ	0	159179999999981	2512
12	6	11	10	4	MEDAILLE	WETTBEWERB	BRONZE	0	1760	3304
12	6	11	11	9	WAHL	GREMIUM	PARLAMENT	0	5264	7416
12	6	11	12	20	VATERUNSER	RELIGION	RELIGION	1	2688	4360
12	6	11	13	33	STURZ	REGIERUNG	SCHMERZ	0	1424	3232
12	6	11	14	21	GANS	ENTE	FUCHS	0	196770000000019	2784
12	6	11	15	2	UNTAUGLICHKEIT	FAHRER		0	-1	-1
12	6	11	16	7	BODEN	FUND		0	-1	-1
12	6	11	17	19	BEGNADIGUNG	DROHUNG	GÜTIGKEIT	0	396709999999963	5536
12	6	11	18	12	ATOM	MOLEKÜL	MOLEKÜL	1	2512	4632
12	6	11	19	25	PHILOSOPHIE	SINN	SINN	1	1131.5	2120
12	6	11	20	5	INSTITUTION	ABTEILUNG		0	-1	-1
12	6	11	21	30	STRATEGIE	NÄHERUNG		0	-1	-1
12	6	11	22	13	FEHLTRITT	VERANTWORTUNG		0	-1	-1
12	6	11	23	39	GEWINNUNG	WERBER		0	-1	-1
12	6	11	24	31	KOPPEL	STIER	ESEL	0	3815	6103
12	6	11	25	26	HAND	GESTE	FUSS	0	4344	7076
12	6	11	26	34	SYMBOL	WAPPEN	ZEICHEN	0	161079999999981	2999
12	6	11	27	11	SCHEIDUNG	INSTABILITÄT		0	-1	-1
12	6	11	28	8	REKORD	ARBEITSLOSIGKEIT		0	-1	-1
12	6	11	29	14	LEISTUNG	PROVISION		0	-1	-1
12	6	11	30	10	ZULASSUNG	NACHWEIS		0	-1	-1
12	6	11	31	23	KATEGORIE	GÜLTIGKEIT		0	-1	-1
12	6	11	32	17	HANDSCHRIFT	BUCHSTABE	BUCHSTABE	1	1672	3288
12	6	11	33	15	ATTRAKTION	WELTWUNDER		0	-1	-1
12	6	11	34	32	KRAMPF	BEIN	BEIN	1	1429	2168
12	6	11	35	6	AMATEUR	HOBBY	HOBBY	1	112220000000019	2198
12	6	11	36	27	DOLCH	STICH	STOSS	0	4881	6785
12	6	11	37	29	BUDE	KÜHLSCHRANK	HUND	0	223529999999981	3576
12	6	11	38	38	WEG	WILLE	WEIT	0	1681.5	2458
12	6	11	39	40	WIND	ELEMENT	WEHEN	0	1397	2117
12	6	11	40	35	BEHANDLUNG	MANDEL		0	-1	-1
12	7	12	1	31	REICH	PROFIT	ARM	0	112309999999963	1699
12	7	12	2	3	BEIFALL	APPLAUS	APPLAUS	1	152820000000019	2528
12	7	12	3	23	JUGEND	SCHWIMMBAD	ALTER	0	136720000000019	1985
12	7	12	4	6	SCHLACHTUNG	SCHWEIN		0	-1	-1
12	7	12	5	20	HORN	WARNUNG		0	-1	-1
12	7	12	6	28	UNSTERBLICHKEIT	AUFERSTEHUNG		0	-1	-1
12	7	12	7	32	KOORDINATION	HANDHABUNG	HANDFERTIGKEIT	0	178309999999963	3875
12	7	12	8	7	HIRN	STUDIE	KOPF	0	3515	4339
12	7	12	9	12	HÖLLE	MYTHOS	HIMMEL	0	161520000000019	2609
12	7	12	10	35	NOTLAGE	DILEMMA		0	-1	-1
12	7	12	11	29	MOTOR	INDUSTRIALISIERUNG		0	-1	-1
12	7	12	12	38	ABEND	MORGEN	MORGEN	1	126320000000019	2215
12	7	12	13	19	BAHNSTEIG	ANPASSUNG	GLEIS	0	189520000000019	2443
12	7	12	14	33	ERÖFFNUNG	GRÜNDUNG		0	-1	-1
12	7	12	15	22	PARTEI	ABSTIMMUNG	PROGRAMM	0	247920000000019	4015
12	7	12	16	5	BINDUNG	BABY		0	-1	-1
12	7	12	17	1	EMPFINDUNG	GELASSENHEIT		0	-1	-1
12	7	12	18	4	KLOSTER	EINSCHRÄNKUNG		0	-1	-1
12	7	12	19	39	ORDNUNG	ZUCHT		0	-1	-1
12	7	12	20	18	PARTY	THEKE	SPASS	0	349959999999963	5855
12	7	12	21	2	GENIE	MATHEMATIK	MATHEMATIK	1	2131.5	3679
12	7	12	22	25	BESTATTUNG	SELBSTMORD		0	-1	-1
12	7	12	23	26	EVOLUTION	ERWEITERUNG		0	-1	-1
12	7	12	24	15	VERHAFTUNG	KLINGE		0	-1	-1
12	7	12	25	11	PROGRAMM	KINO		0	-1	-1
12	7	12	26	21	LIKÖR	SEKT	OBST	0	401720000000019	5081
12	7	12	27	27	BEEINFLUSSUNG	VERMARKTUNG		0	-1	-1
12	7	12	28	34	BLEI	STAHL	STAHL	1	1013	2133
12	7	12	29	17	BEGRÜNDER	PRÄSIDENT	ERFINDER	0	275920000000019	4839
12	7	12	30	30	DORF	ISOLATION	ZUSAMMENHALT	0	464709999999963	7527
12	7	12	31	37	INVESTITION	KONZERN		0	-1	-1
12	7	12	32	36	EINSPARUNG	RECHNUNG		0	-1	-1
12	7	12	33	9	ADER	GESTEIN	GESTEIN	1	172720000000019	3045
12	7	12	34	8	KARTELL	KONSENS	ABSPRACHE	0	156120000000019	3099
12	7	12	35	40	KERZE	DOCHT	DOCHT	1	130120000000019	1989
12	7	12	36	16	FREUNDIN	ZÄRTLICHKEIT		0	-1	-1
12	7	12	37	24	ALARM	ÜBUNG	KNOPF	0	158190000000037	2521
12	7	12	38	10	ZAUBERKÜNSTLER	TRICK		0	-1	-1
12	7	12	39	13	STAAT	UNTERSTÜTZUNG		0	-1	-1
12	7	12	40	14	SCHLAFWANDELN	UNWIRKLICHKEIT	NACHTS	0	224220000000019	4459
12	8	13	1	23	STREIK	KONFLIKT	KONFLIKT	1	267930000000075	4175
12	8	13	2	14	MUSIK	OPER		0	-1	-1
12	8	13	3	31	TEICH	ÜBERSCHWEMMUNG		0	-1	-1
12	8	13	4	30	HASS	GEFECHT	ZORN	0	161530000000075	2443
12	8	13	5	4	SPRECHER	AUFRUF		0	-1	-1
12	8	13	6	2	PARK	VEGETATION		0	-1	-1
12	8	13	7	34	FRAU	BLUSE	SCHÖN	0	611230000000075	7264
12	8	13	8	6	BEGEISTERUNG	GEFÜHL		0	-1	-1
12	8	13	9	11	DOKUMENT	BESCHEINIGUNG	UNTERZEICHNEN	0	161530000000075	4455
12	8	13	10	3	OZEAN	KRABBE	KRABBE	1	137530000000075	2223
12	8	13	11	5	AUFTAKT	SPIEL	SPIEL	1	115130000000075	1975
12	8	13	12	25	GERICHTSHOF	UNWAHRHEIT	RECHT	0	288709999999963	3891
12	8	13	13	20	ZAHL	PHYSIK		0	-1	-1
12	8	13	14	26	KUNSTWERK	AUFMACHUNG		0	-1	-1
12	8	13	15	38	SUBMISSION	ERNIEDRIGUNG	UNTERWÜRFIGKEIT	0	145790000000037	4655
12	8	13	16	37	FLAMME	LEUCHTE	FEUER	0	134330000000075	2831
12	8	13	17	40	REGENSCHIRM	BEDARF	GEGEBENENFALLS	0	274330000000075	5687
12	8	13	18	29	KONJUNKTUR	DIAGNOSE	WIRTSCHAFT	0	273530000000075	4295
12	8	13	19	22	WIEDERHERSTELLUNG	VERSCHLECHTERUNG	REKONSTRUKTION	0	147930000000075	4063
12	8	13	20	13	ZAHLUNG	QUITTUNG		0	-1	-1
12	8	13	21	15	VERBRÜDERUNG	ENTSCHULDIGUNG		0	-1	-1
12	8	13	22	24	ENTSCHLOSSENHEIT	DURCHSETZUNG		0	148719999999925	3255
12	8	13	23	21	REVOLUTION	WIDERSTAND	IDEE	0	428819999999925	4959
12	8	13	24	39	FREILASSUNG	AUFENTHALT		0	241140000000037	5599
12	8	13	25	18	BEWERTUNG	KELLNERIN		0	-1	-1
12	8	13	26	7	KRANZ	NEST	WEIHNACHTS	0	398119999999925	5959
12	8	13	27	1	WAHNSINN	ANSTALT		0	-1	-1
12	8	13	28	17	WAFFE	KRIEG	TOT	0	234930000000075	3149
12	8	13	29	27	SUBSTANZ	SEELE	SEELE	1	203130000000075	2919
12	8	13	30	36	KLEINIGKEIT	WAAGE		0	-1	-1
12	8	13	31	12	TRAINER	STIL	TAKTIK	0	323519999999925	4491
12	8	13	32	28	NACHRICHT	GEBURTSTAG	GEBURTSTAG	1	246040000000037	4797
12	8	13	33	9	STALL	KUH	GERUCH	0	218530000000075	3129
12	8	13	34	33	SENDER	NOTIZ	EMPFÄNGER	0	273530000000075	4951
12	8	13	35	19	INSEL	URLAUBER		0	-1	-1
12	8	13	36	32	KLEIDERSCHRANK	HANDSCHUH		0	-1	-1
12	8	13	37	8	BEWUNDERUNG	SCHÖNHEIT		0	-1	-1
12	8	13	38	10	MILCH	KÄSE	KÄSE	1	191930000000075	2943
12	8	13	39	35	ZUCKER	SPEISE	SALZ	0	179759999999963	2559
12	8	13	40	16	TRAINING	PULS		0	-1	-1
