## Supplementary material for "Vast amounts of encoded items nullify but do not reverse the effect of sleep on declarative memory": Dataset: PAL_12_2_2.xlsx

### Sheet: Tabelle1
VP_Nr	Block	VersioN	counter	pair_code	cue	correct_answer	answer		accuracy	reactiontime1	reactiontime2
12	1	14	1	1	GEMEINSCHAFT	ZUSAMMENARBEIT		0		-1	-1
12	1	14	2	11	PRÄDIKAT	PRIMA	PRIMA	1		1559.4	2919
12	1	14	3	32	SCHLUSSFOLGERUNG	KONSEQUENZ	FOLGE	0		8741.8	9623
12	1	14	4	27	HINDERUNG	SIEGEL	PROBLEM	0		6586.3	8018
12	1	14	5	29	FAUST	GEWALT	HAND	0		5671.4	6271
12	1	14	6	6	LIMIT	MAXIMUM		0		-1	-1
12	1	14	7	15	LAMM	MITTAGESSEN		0		-1	-1
12	1	14	8	20	ERKLÄRUNG	WISSENSCHAFT		0		-1	-1
12	1	14	9	36	SÄUFER	WIRT	TRINKER	0		1747	3287
12	1	14	10	8	EXPERIMENT	UNTERSUCHUNG	VERSUCH	0		700689999999999	8439
12	1	14	11	3	IDIOT	UNSINN	QUARK	0		2439.3	4327
12	1	14	12	18	KONFRONTATION	RACHE		0		-1	-1
12	1	14	13	30	DIAKONIE	VERSORGUNG	GEMEINNÜTZIG	0		523739999999999	8205
12	1	14	14	22	AUTOR	ERFINDUNG	BUCH	0		1855.2	2543
12	1	14	15	21	UNABHÄNGIGKEIT	SELBSTBESTIMMUNG		0		-1	-1
12	1	14	16	16	FREUNDSCHAFT	GEFÄHRTE	HELFEN	0		533939999999999	7883
12	1	14	17	38	ZELT	ZIRKUS		0		-1	-1
12	1	14	18	40	LEBER	ORGAN	WERTE	0		704739999999999	8111
12	1	14	19	2	SOLO	MUSIKINSTRUMENT	INSTRUMENT	0		212739999999999	3887
12	1	14	20	25	FRIEDEN	ALLIANZ	VERTRAG	0		346320000000001	5775
12	1	14	21	24	VATER	VORBILD		0		-1	-1
12	1	14	22	33	KNOBLAUCH	VAMPIR	VAMPIR	1		159920000000001	3671
12	1	14	23	37	PARLAMENT	KANZLER	BESCHLUSS	0		574720000000001	7645
12	1	14	24	39	GESELLSCHAFT	EINHEIT	NATION	0		400920000000001	5289
12	1	14	25	9	INTENSIVSTATION	KRANKENHAUS	KRANKENHAUS	1		225510000000001	4129
12	1	14	26	4	INFLATION	ENTWERTUNG	MARKT	0		338139999999999	4299
12	1	14	27	5	GANG	TOR		0		-1	-1
12	1	14	28	31	TOD	NOTWEHR	ELEND	0		399139999999999	4749
12	1	14	29	34	NACHBARSCHAFT	HECKE		0		-1	-1
12	1	14	30	28	SCHLÄGER	KRIMINALITÄT	BANDE	0		296670000000001	3967
12	1	14	31	19	MINIMUM	NOTWENDIGKEIT	MAXIMUM	0		184720000000001	4767
12	1	14	32	17	TECHNOLOGIE	GEHIRNWÄSCHE		0		-1	-1
12	1	14	33	26	RASSE	NATIONALIST		0		-1	-1
12	1	14	34	23	FLÜCHTLING	ASYL	ASYL	1		120639999999999	2484
12	1	14	35	12	UNHEIL	ALPTRAUM	GEFAHR	0		554520000000001	6825
12	1	14	36	14	WANGE	CHRIST	CHRISTUS	0		208720000000001	3511
12	1	14	37	7	VORBEREITUNG	VERÖFFENTLICHUNG		0		-1	-1
12	1	14	38	10	SCHMUGGEL	IMPORT	WARE	0		137960000000001	2409
12	1	14	39	35	LIST	NAZI		0		-1	-1
12	1	14	40	13	URLAUB	AUSFALL	ABSAGE	0		635810000000001	7663
12	2	15	1	17	KOOPERATION	MITHILFE	HILFE	0		400830000000005	5258
12	2	15	2	27	KUNST	ARTIST		0		-1	-1
12	2	15	3	28	BILD	FOTO	RAHMEN	0		2527.5	4347
12	2	15	4	5	STÜTZE	BEGLEITER		0		-1	-1
12	2	15	5	13	WANDEL	ZWISCHENZEIT	ZEIT	0		222960000000009	3319
12	2	15	6	24	AKTEUR	DRAMATIK		0		-1	-1
12	2	15	7	1	PYRAMIDE	ARCHITEKTUR		0		-1	-1
12	2	15	8	37	BEFRAGUNG	MEHRHEIT		0		-1	-1
12	2	15	9	10	ZOO	BÄR	BÄR	1		2007.5	3011
12	2	15	10	19	ARBEITER	EINKOMMEN		0		-1	-1
12	2	15	11	2	UNTERSCHRIFT	FORMULAR	MANDAT	0		5551.5	7151
12	2	15	12	32	FORMEL	BERECHNUNG	ALGEBRA	0		2183.5	4649
12	2	15	13	35	GOTT	VEREHRUNG	VATERUNSER	0		8397.5	10739
12	2	15	14	22	STROH	WALDBRAND	HEU	0		3321.5	4059
12	2	15	15	31	ERMITTLUNG	SCHULD		0		-1	-1
12	2	15	16	39	DESSERT	HONIG		0		-1	-1
12	2	15	17	38	GEGNER	WAFFENSTILLSTAND		0		-1	-1
12	2	15	18	26	POLIZEI	EINSATZ	WACHE	0		539910000000009	6487
12	2	15	19	6	MANDANT	RECHT	RECHT	1		823139999999991	9391
12	2	15	20	23	OPPOSITION	VERWEIGERUNG	ENTGEGENSETZEN	0		8743.5	14847
12	2	15	21	3	VORSTAND	LEITER		0		-1	-1
12	2	15	22	21	AUSEINANDERSETZUNG	ÜBERLEGUNG	KRAWALL	0		2297	6967
12	2	15	23	8	GELIEBTE	GEHEIMNIS	BEZIEHUNG	0		6719.5	8623
12	2	15	24	29	INTERVENTION	STREIT	SCHULD	0		590339999999991	7495
12	2	15	25	14	REGIME	ZERSCHLAGUNG	STURZ	0		2287.5	3559
12	2	15	26	11	SCHÄTZUNG	SPEKULATION		0		-1	-1
12	2	15	27	16	SONNE	GRAD	MOND	0		5963.5	6979
12	2	15	28	40	BEARBEITUNG	HONORAR		0		-1	-1
12	2	15	29	36	INFORMATIK	PROGRAMMIERUNG		0		-1	-1
12	2	15	30	30	ERDBALL	WELTKARTE		0		-1	-1
12	2	15	31	4	BRILLE	KRAWATTE	TRÄGER	0		289030000000005	4371
12	2	15	32	18	ERNÄHRUNG	EIWEIß		0		-1	-1
12	2	15	33	34	PATRIOTISMUS	EXTREMISMUS	STOLZ	0		434180000000005	5679
12	2	15	34	33	TAGEBUCH	BIOGRAPHIE		0		-1	-1
12	2	15	35	12	TECHNIKER	INGENIEUR		0		-1	-1
12	2	15	36	9	SUBKULTUR	UNTERGRUND	UNTERGRUND	1		428039999999991	10575
12	2	15	37	25	DRECK	VERUNREINIGUNG	MATSCH	0		363089999999991	5447
12	2	15	38	7	DONNER	BLITZ	BLITZ	1		2191.5	3496
12	2	15	39	15	TRITT	SOHLE		0		-1	-1
12	2	15	40	20	REGENBOGEN	FARBE	FARBE	1		142339999999991	2271
12	3	16	1	19	AFFÄRE	PARTNERSCHAFT	BEZIEHUNG	0		216960000000009	4465
12	3	16	2	31	EXEKUTION	ERSCHIEßUNG		0		-1	-1
12	3	16	3	40	VIRUS	ERREGER	ERREGEND	0		1438.5	6449
12	3	16	4	36	BOMBE	TERRORIST	TERRORIST	1		318229999999981	5764
12	3	16	5	13	JOURNALIST	PRESSEFREIHEIT		0		-1	-1
12	3	16	6	22	DIREKTION	BESCHLUSS		0		-1	-1
12	3	16	7	21	RANG	HIERARCHIE	OFFIZIER	0		2704.5	4816
12	3	16	8	2	GEFAHR	HAI		0		-1	-1
12	3	16	9	8	BEFUGNIS	ERMÄCHTIGUNG		0		-1	-1
12	3	16	10	6	BEVÖLKERUNG	MASSE		0		-1	-1
12	3	16	11	30	AUSKUNFT	PROPAGANDA	INFORMATION	0		226289999999991	6442
12	3	16	12	3	SEE	WASSER		0		-1	-1
12	3	16	13	29	GERICHT	VERHANDLUNG	RECHT	0		319489999999991	5042
12	3	16	14	1	BEHÖRDE	KÜNDIGUNG		0		-1	-1
12	3	16	15	15	VISUM	TOURISMUS	URLAUB	0		120827000000002	14466
12	3	16	16	4	UNRECHT	BENACHTEILIGUNG	GEFÄNGNIS	0		3839.5	7839
12	3	16	17	16	BIRKE	LAUB	LAUB	1		223970000000019	4244
12	3	16	18	14	KOCH	OFEN		0		-1	-1
12	3	16	19	28	BOOT	MATROSE	KAPITÄN	0		764670000000019	10974
12	3	16	20	23	BOSS	HEMD	HEMD	1		137570000000019	3751
12	3	16	21	32	BAUER	FARM		0		-1	-1
12	3	16	22	7	KOMMENTAR	PRESSE	MEINUNG	0		500770000000019	8103
12	3	16	23	9	SCHNITT	FILM	VERLETZUNG	0		681570000000019	8607
12	3	16	24	18	ASSISTENT	PROFESSION	PROFESSION	1		229220000000019	4895
12	3	16	25	33	VERGÜTUNG	GELD	GELD	1		2983.5	6439
12	3	16	26	24	MODE	HOSE	LABEL	0		2363	3215
12	3	16	27	11	PHASE	STADIUM	INTERVALL	0		823910000000009	11079
12	3	16	28	39	FLIRT	ROMANTIK	ROMANTIK	1		4255.5	7884
12	3	16	29	10	FLÄCHE	ZENTRUM		0		-1	-1
12	3	16	30	35	FREUDE	LUST		0		-1	-1
12	3	16	31	5	NATION	EINIGKEIT	STOLZ	0		335470000000019	4586
12	3	16	32	26	PUBLIKUM	ZUSCHAUER	ZUSCHAUER	1		654370000000019	8096
12	3	16	33	38	PRIESTER	KATHEDRALE	GELÖBNIS	0		2950.5	4542
12	3	16	34	20	ANLAGE	RENDITE		0		-1	-1
12	3	16	35	12	KAPITALISMUS	KOMMUNISMUS	KOMMUNISMUS	1		309570000000019	7759
12	3	16	36	17	JUSTIZ	GLAUBWÜRDIGKEIT	STRAFE	0		237320000000019	4439
12	3	16	37	25	CHARAKTER	OFFENHEIT	OFFENHEIT	1		223970000000019	5623
12	3	16	38	34	STUDENT	KLAUSUR	KLAUSUR	1		6423.5	10447
12	3	16	39	27	ROUTE	HEIMWEG		0		-1	-1
12	3	16	40	37	MÖRDER	SÜNDE	BEIL	0		3119.5	3976
12	4	1	1	24	BEDÜRFNIS	WERBUNG	WUNSCH	0		311579999999981	5476
12	4	1	2	8	BARGELD	WERT		0		-1	-1
12	4	1	3	34	EMPFEHLUNG	RAT		0		-1	-1
12	4	1	4	11	GEHIRN	BEWUSSTSEIN	BEWUSSTSEIN	1		183179999999981	5871
12	4	1	5	14	STERN	WEIHNACHTEN		0		-1	-1
12	4	1	6	18	TRINKSPRUCH	SPRICHWORT		0		119888999999999	20001
12	4	1	7	40	PUPPE	KIND		0		-1	-1
12	4	1	8	12	NUTZEN	KOSTEN	KOSTEN	1		436789999999991	6127
12	4	1	9	2	MASCHINE	APPARAT		0		-1	-1
12	4	1	10	4	STURM	WINDHAUCH	SEE	0		414379999999981	4903
12	4	1	11	26	SKLAVE	KÖNIG	KÖNIG	1		188770000000019	3350
12	4	1	12	30	BEGRIFF	BEDEUTUNG		0		-1	-1
12	4	1	13	29	MANGEL	VERZICHT	BEDÜRFNIS	0		198679999999981	5562
12	4	1	14	17	STAUB	SAUBERKEIT		0		-1	-1
12	4	1	15	3	STILLE	EINSAMKEIT	LEISE	0		381579999999981	5023
12	4	1	16	9	FORM	KREIS		0		-1	-1
12	4	1	17	19	ERDE	STEIN		0		-1	-1
12	4	1	18	37	ANEKDOTE	WITZ	WITZ	1		134370000000019	2289
12	4	1	19	38	FÄHIGKEIT	VERANLAGUNG		0		-1	-1
12	4	1	20	36	RÜCKSCHRITT	VERGANGENHEIT	VERGANGENHEIT	1		175379999999981	5830
12	4	1	21	10	ABSPRACHE	VERTRAG		0		-1	-1
12	4	1	22	25	SPASS	FEIER		0		-1	-1
12	4	1	23	21	DEMOKRATIE	SYSTEM	WAHL	0		200770000000019	3391
12	4	1	24	20	INFORMATION	INHALT		0		-1	-1
12	4	1	25	7	ZEITUNG	DRUCK		0		-1	-1
12	4	1	26	1	PELZ	FUCHS	MANTEL	0		382370000000019	5159
12	4	1	27	22	LÖSUNG	PROBLEM	PROBLEM	1		166579999999981	3693
12	4	1	28	28	URHEBER	KAUSALITÄT	ERFINDER	0		240279999999981	3994
12	4	1	29	27	GRUNDRECHT	VERFASSUNG	RICHTER	0		254370000000019	3879
12	4	1	30	15	BECHER	KAFFEE	TELLER	0		555179999999981	6535
12	4	1	31	23	SÄNGER	KÜNSTLER	KÜNSTLER	1		415189999999991	6071
12	4	1	32	31	NÄSSE	GEWITTER		0		-1	-1
12	4	1	33	32	EINGEBUNG	IDEE		0		-1	-1
12	4	1	34	33	RÜSTUNG	ANGRIFF	SCHUTZ	0		252179999999981	3873
12	4	1	35	6	CHAOS	STRUKTUR		0		-1	-1
12	4	1	36	16	VOGEL	KATZE		0		-1	-1
12	4	1	37	13	KUGEL	QUADRAT	QUADRAT	1		344420000000019	5769
12	4	1	38	35	FIGUR	BRETT	FORM	0		227789999999991	3061
12	4	1	39	39	SCHAMGEFÜHL	KÖRPER	ANGST	0		476770000000019	5879
12	4	1	40	5	BERUF	ANERKENNUNG		0		-1	-1
12	5	2	1	18	SCHMETTERLING	BLÜTE	FLÜGEL	0		2027	3376
12	5	2	2	30	SPRACHE	AKUSTIK		0		-1	-1
12	5	2	3	14	HAUT	BLUT	BLUT	1		237059999999963	3098
12	5	2	4	40	POSTKUTSCHE	PFERD		0		-1	-1
12	5	2	5	23	BUNGALOW	SIEDLUNG	ZELT	0		1729.5	2466
12	5	2	6	13	TIER	FROSCH	FELL	0		504379999999981	5652
12	5	2	7	35	ANFORDERUNG	SCHWIERIGKEIT		0		-1	-1
12	5	2	8	8	BERG	HÜTTE	GIPFEL	0		402970000000019	5360
12	5	2	9	27	SCHICKSAL	IRONIE		0		-1	-1
12	5	2	10	34	PRÜFUNG	MISSERFOLG		0		-1	-1
12	5	2	11	28	UHR	KIRCHE		0		-1	-1
12	5	2	12	39	FASS	KELLER	KELLER	1		136179999999981	4602
12	5	2	13	16	KRITERIUM	AUSWAHL	EIGENSCHAFT	0		860679999999981	10591
12	5	2	14	7	GRAS	VIEH	WEIDE	0		519979999999981	6825
12	5	2	15	5	FREUND	VERTRAUEN	KAMERAD	0		236579999999981	5334
12	5	2	16	2	MALER	PIANIST		0		-1	-1
12	5	2	17	24	GNADE	BARMHERZIGKEIT		0		-1	-1
12	5	2	18	22	MACHT	HERRSCHER	HERRSCHER	1		4320	6147
12	5	2	19	19	GEISEL	GEFANGENER	ENTFÜHRUNG	0		2620	4996
12	5	2	20	11	EHE	VERLOBUNG	VERLOBT	0		2776	4200
12	5	2	21	17	VERSCHLEIERUNG	KOPFTUCH	KOPFTUCH	1		316520000000019	4863
12	5	2	22	1	BLICK	PERSPEKTIVE		0		-1	-1
12	5	2	23	20	BEGRÜSSUNG	FREUNDLICHKEIT		0		-1	-1
12	5	2	24	3	VERLUST	ABNAHME		0		-1	-1
12	5	2	25	4	KRITIK	ZWEIFEL		0		-1	-1
12	5	2	26	38	NEFFE	GROSSMUTTER	TANTE	0		232840000000037	3768
12	5	2	27	32	TRAUM	WIRKLICHKEIT		0		-1	-1
12	5	2	28	26	FRAGE	EINWAND	ANTWORT	0		241220000000019	3792
12	5	2	29	31	HÄRTE	KRAFT		0		-1	-1
12	5	2	30	29	TAL	WIESE		0		-1	-1
12	5	2	31	36	AUSWERTUNG	ERGEBNIS	EXPERIMENT	0		5250	10810
12	5	2	32	9	GESPENST	ERSCHEINUNG		0		-1	-1
12	5	2	33	25	DISZIPLIN	GEHORSAM	STRAFE	0		1968	3752
12	5	2	34	37	DÄMMERUNG	MORGENGRAUEN		0		-1	-1
12	5	2	35	10	ILLUSION	WAHRNEHMUNG		0		-1	-1
12	5	2	36	12	KOMÖDIE	DRAMA		0		-1	-1
12	5	2	37	6	ZUWACHS	FORTSCHRITT		0		-1	-1
12	5	2	38	15	SEEGANG	DAMPFER		0		-1	-1
12	5	2	39	33	ERLÖSUNG	HIMMELREICH		0		-1	-1
12	5	2	40	21	ANSTAND	SITTE		0		-1	-1
12	6	3	1	15	PAPIER	BRIEF		0		-1	-1
12	6	3	2	38	DEFINITION	KONZEPT	MEINUNG	0		286320000000019	4135
12	6	3	3	10	LEIDENSCHAFT	KUSS	KUSS	1		222309999999963	2895
12	6	3	4	33	AUTO	PRESTIGE		0		-1	-1
12	6	3	5	18	GEDÄCHTNIS	ELEFANT	ELEFANT	1		273920000000019	4991
12	6	3	6	39	GESCHREI	PANIK		0		-1	-1
12	6	3	7	8	MEINEID	EHRENHAFTIGKEIT	LÜGE	0		2199	2935
12	6	3	8	12	DAMPF	LOKOMOTIVE	RAUCH	0		222209999999963	3015
12	6	3	9	17	GEIST	FLASCHE		0		-1	-1
12	6	3	10	4	STUHL	SESSEL		0		-1	-1
12	6	3	11	9	ANSICHT	MEINUNG		0		-1	-1
12	6	3	12	26	BEWEIS	TATSACHE		0		-1	-1
12	6	3	13	20	LARVE	RAUPE	RAUPE	1		143059999999963	2860
12	6	3	14	22	ZEIT	URSPRUNG	WANDEL	0		418609999999963	7474
12	6	3	15	35	PROFIL	QUERSCHNITT	REIFEN	0		561509999999963	6983
12	6	3	16	16	GEBÄUDE	HOTEL		0		-1	-1
12	6	3	17	19	GESUNDHEIT	IMPFUNG		0		-1	-1
12	6	3	18	30	TAT	ABSICHT		0		-1	-1
12	6	3	19	23	ARMUT	ELEND		0		-1	-1
12	6	3	20	24	RICHTER	GERECHTIGKEIT	GERECHTIGKEIT	1		249509999999963	5047
12	6	3	21	34	ERDGESCHOSS	DACHBODEN		0		-1	-1
12	6	3	22	27	ALKOHOL	OPIUM	OPIUM	1		359920000000019	5615
12	6	3	23	3	TÄUSCHUNG	ECHTHEIT		0		-1	-1
12	6	3	24	6	BESITZ	ANTEIL		0		-1	-1
12	6	3	25	13	HELDENMUT	TAPFERKEIT	HEROISCH	0		377409999999963	7537
12	6	3	26	14	FORDERUNG	GEHALT		0		-1	-1
12	6	3	27	2	VULKAN	EXPLOSION	EXPLOSION	1		150709999999963	4795
12	6	3	28	32	CHANCE	BEGEGNUNG	GELEGENHEIT	0		190709999999963	4819
12	6	3	29	31	VERGLEICH	GLEICHNIS		0		-1	-1
12	6	3	30	21	STOLZ	RUHM	RUHM	1		2535	3935
12	6	3	31	37	WOLLE	KLEIDUNG	KLEIDUNG	1		2812.5	4055
12	6	3	32	40	PLAN	GROSSSTADT	VORHABEN	0		5680	6984
12	6	3	33	28	SEGEN	SCHÖPFER	PRIESTER	0		326279999999981	5099
12	6	3	34	25	ZWIELICHT	UNTERWELT	WALD	0		834329999999981	10079
12	6	3	35	36	JUNGE	MÄDCHEN		0		-1	-1
12	6	3	36	7	NORM	MORAL	MORAL	1		130290000000037	3971
12	6	3	37	11	APFEL	PFIRSICH	PFIRSICH	1		203520000000019	7219
12	6	3	38	5	INDUSTRIE	BRANCHE		0		-1	-1
12	6	3	39	29	PUDDING	SÜSSIGKEITEN	SÜSSIGKEIT	1		306320000000019	8591
12	6	3	40	1	GIFT	MORD		0		-1	-1
12	7	4	1	27	VERRAT	TREUE	BETRUG	0		243729999999981	3839
12	7	4	2	39	GESCHICHTE	ENTWICKLUNG		0		-1	-1
12	7	4	3	6	STIRN	KINN	KINN	1		185509999999963	2703
12	7	4	4	25	BETTLER	UNGLÜCK	ARMUT	0		189529999999981	3159
12	7	4	5	37	ANGST	SCHLANGE	SCHLANGE	1		266759999999963	3991
12	7	4	6	12	THEORIE	AUSNAHME	IDEE	0		684729999999981	7793
12	7	4	7	4	ANGEBOT	MARKT	MARKT	1		128420000000019	2132
12	7	4	8	40	GENUSS	ZIGARRE		0		-1	-1
12	7	4	9	1	GRUPPE	VERSAMMLUNG		0		-1	-1
12	7	4	10	5	MÖNCH	NONNE	NONNE	1		118329999999981	2303
12	7	4	11	28	GÖTTIN	GEBET	KLEOPATRA	0		533729999999981	7083
12	7	4	12	3	SALAT	GARTEN		0		-1	-1
12	7	4	13	10	ZIEL	RICHTUNG	START	0		1886.5	3175
12	7	4	14	15	MOOR	SUMPF	SUMPF	1		243909999999963	3791
12	7	4	15	38	SAUERSTOFF	LUFT	LUFT	1		247929999999981	3423
12	7	4	16	9	LAUNE	HUMOR	STIMMUNG	0		314309999999963	4815
12	7	4	17	16	ERFORSCHUNG	PATENT		0		-1	-1
12	7	4	18	20	ANDEUTUNG	VERDACHT	SUGGESTION	0		373529999999981	5639
12	7	4	19	14	ERGÄNZUNG	ZUSATZ		0		-1	-1
12	7	4	20	26	DICKICHT	WALD	WALD	1		190529999999981	3189
12	7	4	21	11	AUFGABE	ERLEDIGUNG		0		-1	-1
12	7	4	22	17	KLIPPE	ABGRUND	SCHLUCHT	0		175129999999981	4287
12	7	4	23	24	LABYRINTH	SUCHE	SUCHE	1		111929999999981	1847
12	7	4	24	2	SCHÜLER	DOZENT	HEFT	0		281509999999963	3631
12	7	4	25	36	POLIZIST	WACHE	WACHE	1		153529999999981	2761
12	7	4	26	7	HIMMEL	FIRMAMENT	GOTT	0		498909999999963	5499
12	7	4	27	21	DIAMANT	GOLD	FUNKEL	0		366529999999981	5159
12	7	4	28	8	GLÜCK	ZUFALL		0		-1	-1
12	7	4	29	30	MUSIKER	AKKORDEON		0		-1	-1
12	7	4	30	29	ANFÜHRER	CHEF		0		-1	-1
12	7	4	31	22	ZIMMER	ECKE	ECKE	1		2063.5	2959
12	7	4	32	33	BEGABUNG	VERERBUNG		0		-1	-1
12	7	4	33	31	MERKMAL	DETAIL		0		-1	-1
12	7	4	34	35	FAHNE	EROBERUNG	BESITZ	0		412070000000019	5485
12	7	4	35	19	BETRAG	WECHSEL		0		-1	-1
12	7	4	36	34	SCHLEMMER	LECKERBISSEN	MITTAGESSEN	0		821909999999963	10799
12	7	4	37	32	DIENER	HALTUNG	HALTUNG	1		413929999999981	7123
12	7	4	38	13	NAGEL	METALL	TREFFEN	0		322340000000037	4503
12	7	4	39	23	GEDICHT	LIEBE	LIEBE	1		145509999999963	2287
12	7	4	40	18	BESESSENHEIT	TEUFEL	TEUFEL	1		198059999999963	4633
12	8	5	1	1	KRUG	BIER		0		-1	-1
12	8	5	2	24	INFEKTION	SCHMERZEN	TÖDLICH	0		389130000000075	5327
12	8	5	3	35	GETREIDE	DINKEL		0		-1	-1
12	8	5	4	21	BÜNDNIS	PAKT		0		-1	-1
12	8	5	5	18	BAHNHOF	KIOSK		0		-1	-1
12	8	5	6	4	MAUER	BRÜSTUNG	BAUEN	0		4852.5	5700
12	8	5	7	33	REPTIL	ECHSE	ECHSE	1		2501	3778
12	8	5	8	29	PINSEL	LEINWAND	BÜRSTE	0		3892	5380
12	8	5	9	23	ZÜGEL	WENDE	WENDE	1		207140000000037	2775
12	8	5	10	40	FLOTTE	DECK	WELLEN	0		6927.5	8072
12	8	5	11	12	FLOCKEN	SCHNEE		0		-1	-1
12	8	5	12	26	FAHRRAD	PEDAL		0		-1	-1
12	8	5	13	37	WEBER	KAMM		0		-1	-1
12	8	5	14	34	EREIGNIS	FEST	GESCHEHEN	0		175930000000075	3215
12	8	5	15	16	REISE	KONTINENT		0		-1	-1
12	8	5	16	17	SCHIFF	DOCK	MEER	0		7294.5	8312
12	8	5	17	15	TROPEN	AMAZONAS	HEISS	0		219030000000075	3750
12	8	5	18	22	NATUR	PFLANZE		0		-1	-1
12	8	5	19	7	AUFSTAND	REBELLION	REBELLION	1		303459999999963	5359
12	8	5	20	20	RIESE	SCHRITT	ZWERG	0		2582.5	3499
12	8	5	21	6	GLAUBE	BIBEL	RELIGION	0		1690.5	3714
12	8	5	22	14	ANGABE	ZEUGE		0		-1	-1
12	8	5	23	8	HEFT	NOTE	SCHÜLER	0		177430000000075	3639
12	8	5	24	11	MÖBEL	LEHNE		0		-1	-1
12	8	5	25	30	HEER	INFANTERIE	ARMEE	0		2542.5	3569
12	8	5	26	19	SCHULE	HOLZ	PFLICHT	0		303640000000037	4239
12	8	5	27	31	AUFTRAG	ARBEIT		0		-1	-1
12	8	5	28	2	GELENK	KEULE		0		-1	-1
12	8	5	29	32	FABRIK	PRODUKTION		0		-1	-1
12	8	5	30	10	INSTRUMENT	OBOE	SOLO	0		615030000000075	7270
12	8	5	31	25	SPORT	SCHWEISS		0		-1	-1
12	8	5	32	36	STRASSE	TEER	RICHTUNG	0		458109999999963	5774
12	8	5	33	38	FAHRZEUG	KETTE	AUTO	0		1343.5	2024
12	8	5	34	27	SCHAUSPIEL	BÜHNE		0		-1	-1
12	8	5	35	39	VERLETZUNG	SCHORF	SCHNITT	0		217440000000037	3359
12	8	5	36	28	STIFT	KAPPE		0		-1	-1
12	8	5	37	5	ORCHESTER	KONZERT	STÜCK	0		315140000000037	4695
12	8	5	38	13	GESICHT	MASKE		0		-1	-1
12	8	5	39	3	BRÜCKE	SAN FRANCISCO	VERBINDUNG	0		235430000000075	3762
12	8	5	40	9	KAUFHAUS	SCHAUFENSTER		0		-1	-1
