## Supplementary material for "Vast amounts of encoded items nullify but do not reverse the effect of sleep on declarative memory": Dataset: PAL_12_2_3.xlsx

### Sheet: Tabelle1
VP_Nr	Block	VersioN	counter	pair_code	cue	correct_answer	answer	accuracy	reactiontime1	reactiontime2
12	1	14	1	39	GESELLSCHAFT	EINHEIT		0	-1	-1
12	1	14	2	9	INTENSIVSTATION	KRANKENHAUS	KRANKENHAUS	1	3451.6	5227
12	1	14	3	29	FAUST	GEWALT	AUGE	0	3583.8	4241
12	1	14	4	12	UNHEIL	ALPTRAUM		0	-1	-1
12	1	14	5	2	SOLO	MUSIKINSTRUMENT	INSTRUMENT	0	1369.6	4149
12	1	14	6	25	FRIEDEN	ALLIANZ		0	-1	-1
12	1	14	7	24	VATER	VORBILD		0	5260.6	7007
12	1	14	8	32	SCHLUSSFOLGERUNG	KONSEQUENZ	FOLGE	0	2607.8	3423
12	1	14	9	35	LIST	NAZI		0	-1	-1
12	1	14	10	3	IDIOT	UNSINN	QUARK	0	2055.6	3015
12	1	14	11	15	LAMM	MITTAGESSEN		0	-1	-1
12	1	14	12	10	SCHMUGGEL	IMPORT	VERBRECHEN	0	3212.3	5359
12	1	14	13	21	UNABHÄNGIGKEIT	SELBSTBESTIMMUNG		0	-1	-1
12	1	14	14	7	VORBEREITUNG	VERÖFFENTLICHUNG		0	-1	-1
12	1	14	15	8	EXPERIMENT	UNTERSUCHUNG		0	-1	-1
12	1	14	16	16	FREUNDSCHAFT	GEFÄHRTE	KAMERAD	0	2745.5	4183
12	1	14	17	38	ZELT	ZIRKUS	PLATZ	0	247989999999999	3567
12	1	14	18	20	ERKLÄRUNG	WISSENSCHAFT		0	-1	-1
12	1	14	19	18	KONFRONTATION	RACHE		0	-1	-1
12	1	14	20	36	SÄUFER	WIRT	TRINKER	0	2557.8	3933
12	1	14	21	40	LEBER	ORGAN	NIERE	0	1647.8	2631
12	1	14	22	34	NACHBARSCHAFT	HECKE	DIENST	0	2967.3	4383
12	1	14	23	26	RASSE	NATIONALIST		0	-1	-1
12	1	14	24	22	AUTOR	ERFINDUNG		0	-1	-1
12	1	14	25	1	GEMEINSCHAFT	ZUSAMMENARBEIT		0	-1	-1
12	1	14	26	28	SCHLÄGER	KRIMINALITÄT		0	-1	-1
12	1	14	27	37	PARLAMENT	KANZLER	BESCHLUSS	0	187160000000001	3807
12	1	14	28	27	HINDERUNG	SIEGEL		0	-1	-1
12	1	14	29	17	TECHNOLOGIE	GEHIRNWÄSCHE		0	-1	-1
12	1	14	30	14	WANGE	CHRIST	CHRISTUS	0	181139999999999	4769
12	1	14	31	19	MINIMUM	NOTWENDIGKEIT	MAXIMUM	0	1641.8	4441
12	1	14	32	31	TOD	NOTWEHR	LEBEN	0	513560000000001	6137
12	1	14	33	11	PRÄDIKAT	PRIMA	PRIMA	1	184579999999999	2799
12	1	14	34	30	DIAKONIE	VERSORGUNG	GEMEINSCHAFT	0	310979999999999	5189
12	1	14	35	6	LIMIT	MAXIMUM		0	-1	-1
12	1	14	36	23	FLÜCHTLING	ASYL	ASYL	1	104529999999999	2231
12	1	14	37	13	URLAUB	AUSFALL		0	-1	-1
12	1	14	38	4	INFLATION	ENTWERTUNG	EXPANDIEREN	0	309560000000001	4929
12	1	14	39	5	GANG	TOR		0	-1	-1
12	1	14	40	33	KNOBLAUCH	VAMPIR	VAMPIR	1	127060000000001	2405
12	2	15	1	32	FORMEL	BERECHNUNG	ALGEBRA	0	207339999999991	4354
12	2	15	2	40	BEARBEITUNG	HONORAR		0	-1	-1
12	2	15	3	27	KUNST	ARTIST		0	206669999999995	5020
12	2	15	4	4	BRILLE	KRAWATTE	SEHEN	0	127989999999991	2049
12	2	15	5	6	MANDANT	RECHT	ANWALT	0	165389999999991	2766
12	2	15	6	19	ARBEITER	EINKOMMEN		0	-1	-1
12	2	15	7	14	REGIME	ZERSCHLAGUNG	DIKTATUR	0	197589999999991	4848
12	2	15	8	9	SUBKULTUR	UNTERGRUND	UNTERGRUND	1	1690.5	3897
12	2	15	9	8	GELIEBTE	GEHEIMNIS		0	-1	-1
12	2	15	10	23	OPPOSITION	VERWEIGERUNG	GEGNER	0	2000	3104
12	2	15	11	35	GOTT	VEREHRUNG	VATERUNSER	0	215180000000005	4088
12	2	15	12	24	AKTEUR	DRAMATIK		0	-1	-1
12	2	15	13	36	INFORMATIK	PROGRAMMIERUNG		0	-1	-1
12	2	15	14	18	ERNÄHRUNG	EIWEIß		0	-1	-1
12	2	15	15	29	INTERVENTION	STREIT	EINGRIFF	0	130380000000005	2655
12	2	15	16	22	STROH	WALDBRAND	HEU	0	242380000000005	2983
12	2	15	17	26	POLIZEI	EINSATZ	WACHE	0	1944	3144
12	2	15	18	12	TECHNIKER	INGENIEUR		0	-1	-1
12	2	15	19	34	PATRIOTISMUS	EXTREMISMUS	NATION	0	259980000000005	4136
12	2	15	20	20	REGENBOGEN	FARBE	FARBE	1	112569999999995	2343
12	2	15	21	39	DESSERT	HONIG	PUDDING	0	285239999999991	4247
12	2	15	22	31	ERMITTLUNG	SCHULD		0	-1	-1
12	2	15	23	3	VORSTAND	LEITER	AUFSICHT	0	1864	3304
12	2	15	24	15	TRITT	SOHLE		0	-1	-1
12	2	15	25	11	SCHÄTZUNG	SPEKULATION		0	-1	-1
12	2	15	26	28	BILD	FOTO		0	-1	-1
12	2	15	27	10	ZOO	BÄR	BÄR	1	117580000000005	2336
12	2	15	28	37	BEFRAGUNG	MEHRHEIT		0	-1	-1
12	2	15	29	7	DONNER	BLITZ	BLITZ	1	115260000000009	2614
12	2	15	30	1	PYRAMIDE	ARCHITEKTUR	RAMPE	0	680789999999991	7944
12	2	15	31	30	ERDBALL	WELTKARTE	MOND	0	396789999999991	5368
12	2	15	32	16	SONNE	GRAD		0	-1	-1
12	2	15	33	38	GEGNER	WAFFENSTILLSTAND		0	-1	-1
12	2	15	34	17	KOOPERATION	MITHILFE	MITHILFE	1	1616	3352
12	2	15	35	5	STÜTZE	BEGLEITER		0	-1	-1
12	2	15	36	2	UNTERSCHRIFT	FORMULAR	BESCHLUSS	0	3171	5169
12	2	15	37	33	TAGEBUCH	BIOGRAPHIE	EINTRAG	0	174980000000005	3046
12	2	15	38	13	WANDEL	ZWISCHENZEIT	ZEIT	0	219980000000005	2843
12	2	15	39	21	AUSEINANDERSETZUNG	ÜBERLEGUNG		0	-1	-1
12	2	15	40	25	DRECK	VERUNREINIGUNG	MATSCH	0	1980	3309
12	3	16	1	6	BEVÖLKERUNG	MASSE	POPULATION	0	183510000000009	4035
12	3	16	2	27	ROUTE	HEIMWEG		0	-1	-1
12	3	16	3	38	PRIESTER	KATHEDRALE	PREDIGT	0	363410000000009	5059
12	3	16	4	24	MODE	HOSE		0	-1	-1
12	3	16	5	10	FLÄCHE	ZENTRUM		0	-1	-1
12	3	16	6	40	VIRUS	ERREGER	ERREGEND	0	1101.5	2919
12	3	16	7	9	SCHNITT	FILM	KNIE	0	143889999999991	3375
12	3	16	8	36	BOMBE	TERRORIST		0	167360000000009	5783
12	3	16	9	37	MÖRDER	SÜNDE		0	-1	-1
12	3	16	10	3	SEE	WASSER		0	-1	-1
12	3	16	11	29	GERICHT	VERHANDLUNG		0	-1	-1
12	3	16	12	14	KOCH	OFEN	ESSEN	0	225589999999991	3336
12	3	16	13	12	KAPITALISMUS	KOMMUNISMUS	KOMMUNISMUS	1	246289999999991	4215
12	3	16	14	30	AUSKUNFT	PROPAGANDA		0	-1	-1
12	3	16	15	33	VERGÜTUNG	GELD	GELD	1	173510000000009	2407
12	3	16	16	22	DIREKTION	BESCHLUSS		0	-1	-1
12	3	16	17	1	BEHÖRDE	KÜNDIGUNG		0	-1	-1
12	3	16	18	13	JOURNALIST	PRESSEFREIHEIT	ZEITUNG	0	151189999999991	2888
12	3	16	19	23	BOSS	HEMD	HEMD	1	999899999999907	1473
12	3	16	20	16	BIRKE	LAUB	RINDE	0	241410000000009	6934
12	3	16	21	39	FLIRT	ROMANTIK	BEZIEHUNG	0	248010000000009	4016
12	3	16	22	28	BOOT	MATROSE		0	-1	-1
12	3	16	23	4	UNRECHT	BENACHTEILIGUNG		0	-1	-1
12	3	16	24	18	ASSISTENT	PROFESSION	PROFESSION	1	131910000000009	2975
12	3	16	25	8	BEFUGNIS	ERMÄCHTIGUNG		0	-1	-1
12	3	16	26	15	VISUM	TOURISMUS	URLAUB	0	207789999999991	6574
12	3	16	27	7	KOMMENTAR	PRESSE		0	-1	-1
12	3	16	28	17	JUSTIZ	GLAUBWÜRDIGKEIT		0	-1	-1
12	3	16	29	5	NATION	EINIGKEIT	STOLZ	0	164710000000009	2927
12	3	16	30	26	PUBLIKUM	ZUSCHAUER	ZUSCHAUER	1	252010000000009	3777
12	3	16	31	35	FREUDE	LUST		0	-1	-1
12	3	16	32	19	AFFÄRE	PARTNERSCHAFT	BEZIEHUNG	0	534410000000009	7224
12	3	16	33	34	STUDENT	KLAUSUR	KLAUSUR	1	406529999999981	5193
12	3	16	34	11	PHASE	STADIUM	ZEITRAUM	0	135289999999991	3070
12	3	16	35	25	CHARAKTER	OFFENHEIT	OFFENHEIT	1	168710000000009	3039
12	3	16	36	21	RANG	HIERARCHIE		0	-1	-1
12	3	16	37	2	GEFAHR	HAI		0	-1	-1
12	3	16	38	32	BAUER	FARM		0	-1	-1
12	3	16	39	31	EXEKUTION	ERSCHIEßUNG		0	-1	-1
12	3	16	40	20	ANLAGE	RENDITE		0	-1	-1
12	4	1	1	9	FORM	KREIS		0	-1	-1
12	4	1	2	12	NUTZEN	KOSTEN	KOSTEN	1	110210000000009	2184
12	4	1	3	13	KUGEL	QUADRAT	QUADER	0	310210000000009	4169
12	4	1	4	28	URHEBER	KAUSALITÄT	ERFINDER	0	160420000000019	3116
12	4	1	5	35	FIGUR	BRETT	FORM	0	224239999999991	2792
12	4	1	6	40	PUPPE	KIND	KIND	1	974100000000093	1542
12	4	1	7	20	INFORMATION	INHALT	GEHALT	0	315910000000009	4776
12	4	1	8	19	ERDE	STEIN	WIND	0	274029999999981	7099
12	4	1	9	6	CHAOS	STRUKTUR	ORDNUNG	0	212220000000019	3269
12	4	1	10	1	PELZ	FUCHS	FUCHS	1	166010000000009	2788
12	4	1	11	38	FÄHIGKEIT	VERANLAGUNG	GESCHICK	0	430329999999981	6000
12	4	1	12	30	BEGRIFF	BEDEUTUNG		0	-1	-1
12	4	1	13	3	STILLE	EINSAMKEIT		0	-1	-1
12	4	1	14	27	GRUNDRECHT	VERFASSUNG		0	-1	-1
12	4	1	15	31	NÄSSE	GEWITTER	RUTSCHIG	0	463120000000019	6288
12	4	1	16	22	LÖSUNG	PROBLEM	PROBLEM	1	286139999999991	4550
12	4	1	17	18	TRINKSPRUCH	SPRICHWORT		0	-1	-1
12	4	1	18	4	STURM	WINDHAUCH		0	-1	-1
12	4	1	19	7	ZEITUNG	DRUCK		0	-1	-1
12	4	1	20	25	SPASS	FEIER	FAKOTR	0	271120000000019	3776
12	4	1	21	15	BECHER	KAFFEE	GLAS	0	495820000000019	5910
12	4	1	22	21	DEMOKRATIE	SYSTEM	ABSTIMMUNG	0	157479999999981	4511
12	4	1	23	34	EMPFEHLUNG	RAT		0	-1	-1
12	4	1	24	33	RÜSTUNG	ANGRIFF	SCHUTZ	0	191929999999981	2959
12	4	1	25	39	SCHAMGEFÜHL	KÖRPER	ANGST	0	213529999999981	4943
12	4	1	26	10	ABSPRACHE	VERTRAG		0	-1	-1
12	4	1	27	11	GEHIRN	BEWUSSTSEIN	BEWUSSTSEIN	1	141529999999981	6223
12	4	1	28	8	BARGELD	WERT	GLÜCK	0	312729999999981	4303
12	4	1	29	37	ANEKDOTE	WITZ	WITZ	1	100729999999981	1962
12	4	1	30	36	RÜCKSCHRITT	VERGANGENHEIT	VERGANGENHEIT	1	171120000000019	3924
12	4	1	31	5	BERUF	ANERKENNUNG		0	-1	-1
12	4	1	32	14	STERN	WEIHNACHTEN		0	-1	-1
12	4	1	33	26	SKLAVE	KÖNIG	KÖNIG	1	100710000000009	2439
12	4	1	34	32	EINGEBUNG	IDEE		0	-1	-1
12	4	1	35	24	BEDÜRFNIS	WERBUNG	WUNSCH	0	119910000000009	2391
12	4	1	36	29	MANGEL	VERZICHT	TRIEB	0	551920000000019	6503
12	4	1	37	23	SÄNGER	KÜNSTLER		0	-1	-1
12	4	1	38	16	VOGEL	KATZE	FLIEGEN	0	241510000000009	3703
12	4	1	39	17	STAUB	SAUBERKEIT		0	-1	-1
12	4	1	40	2	MASCHINE	APPARAT	ARBEIT	0	249989999999991	3699
12	5	2	1	11	EHE	VERLOBUNG	VERLOBUNG	1	189929999999981	4738
12	5	2	2	23	BUNGALOW	SIEDLUNG	HÜTTE	0	271840000000037	3966
12	5	2	3	37	DÄMMERUNG	MORGENGRAUEN		0	-1	-1
12	5	2	4	9	GESPENST	ERSCHEINUNG	ERSCHRECKEN	0	374340000000037	5998
12	5	2	5	16	KRITERIUM	AUSWAHL	BEDINGUNG	0	269640000000037	4192
12	5	2	6	22	MACHT	HERRSCHER	HERRSCHER	1	108720000000019	2655
12	5	2	7	3	VERLUST	ABNAHME		0	-1	-1
12	5	2	8	24	GNADE	BARMHERZIGKEIT		0	-1	-1
12	5	2	9	34	PRÜFUNG	MISSERFOLG	HERAUSFORDERUNG	0	208640000000037	4462
12	5	2	10	36	AUSWERTUNG	ERGEBNIS		0	-1	-1
12	5	2	11	25	DISZIPLIN	GEHORSAM	STRAFE	0	142340000000037	2831
12	5	2	12	26	FRAGE	EINWAND	ANTWORT	0	1851	3408
12	5	2	13	17	VERSCHLEIERUNG	KOPFTUCH	KOPFTUCH	1	166229999999981	3862
12	5	2	14	21	ANSTAND	SITTE	WÜRDE	0	325740000000037	4087
12	5	2	15	27	SCHICKSAL	IRONIE		0	-1	-1
12	5	2	16	39	FASS	KELLER	KELLER	1	119940000000037	2208
12	5	2	17	35	ANFORDERUNG	SCHWIERIGKEIT		0	-1	-1
12	5	2	18	1	BLICK	PERSPEKTIVE	SEHEN	0	154970000000019	2489
12	5	2	19	15	SEEGANG	DAMPFER	KAPITÄN	0	234679999999981	4329
12	5	2	20	5	FREUND	VERTRAUEN		0	-1	-1
12	5	2	21	14	HAUT	BLUT	BLUT	1	124229999999981	2082
12	5	2	22	18	SCHMETTERLING	BLÜTE	FLÜGEL	0	167940000000037	3007
12	5	2	23	8	BERG	HÜTTE	LANDSCHAFT	0	175140000000037	4808
12	5	2	24	4	KRITIK	ZWEIFEL		0	-1	-1
12	5	2	25	28	UHR	KIRCHE		0	-1	-1
12	5	2	26	12	KOMÖDIE	DRAMA	DRAMA	1	160629999999981	2649
12	5	2	27	30	SPRACHE	AKUSTIK		0	-1	-1
12	5	2	28	31	HÄRTE	KRAFT	NUSS	0	155640000000037	2499
12	5	2	29	2	MALER	PIANIST	MEISTER	0	240040000000037	4680
12	5	2	30	32	TRAUM	WIRKLICHKEIT	PHANTASIE	0	383140000000037	5519
12	5	2	31	40	POSTKUTSCHE	PFERD		0	-1	-1
12	5	2	32	10	ILLUSION	WAHRNEHMUNG		0	-1	-1
12	5	2	33	29	TAL	WIESE		0	-1	-1
12	5	2	34	19	GEISEL	GEFANGENER	ENTFÜHRER	0	1871.5	4846
12	5	2	35	13	TIER	FROSCH		0	-1	-1
12	5	2	36	20	BEGRÜSSUNG	FREUNDLICHKEIT	HÖFLICHKEIT	0	352729999999981	5527
12	5	2	37	7	GRAS	VIEH		0	-1	-1
12	5	2	38	33	ERLÖSUNG	HIMMELREICH	AUFERSTEHUNG	0	244729999999981	5983
12	5	2	39	6	ZUWACHS	FORTSCHRITT		0	-1	-1
12	5	2	40	38	NEFFE	GROSSMUTTER	TANTE	0	1572.5	2319
12	6	3	1	37	WOLLE	KLEIDUNG	KLEIDUNG	1	185740000000037	6225
12	6	3	2	17	GEIST	FLASCHE	SCHRECK	0	242359999999963	3703
12	6	3	3	2	VULKAN	EXPLOSION	EXPLOSION	1	112759999999963	2784
12	6	3	4	31	VERGLEICH	GLEICHNIS		0	-1	-1
12	6	3	5	36	JUNGE	MÄDCHEN	MÄDCHEN	1	2951.5	4527
12	6	3	6	8	MEINEID	EHRENHAFTIGKEIT	LÜGE	0	210359999999963	2946
12	6	3	7	29	PUDDING	SÜSSIGKEITEN	SCHOKOLADE	0	222040000000037	3949
12	6	3	8	3	TÄUSCHUNG	ECHTHEIT		0	-1	-1
12	6	3	9	39	GESCHREI	PANIK		0	-1	-1
12	6	3	10	21	STOLZ	RUHM		0	-1	-1
12	6	3	11	22	ZEIT	URSPRUNG	VERLAUF	0	4255.5	5343
12	6	3	12	40	PLAN	GROSSSTADT	VORSCHLAG	0	767159999999963	9103
12	6	3	13	5	INDUSTRIE	BRANCHE		0	191159999999963	4439
12	6	3	14	34	ERDGESCHOSS	DACHBODEN	HAUS	0	235309999999963	3699
12	6	3	15	4	STUHL	SESSEL	LEHNE	0	162259999999963	2382
12	6	3	16	35	PROFIL	QUERSCHNITT		0	-1	-1
12	6	3	17	28	SEGEN	SCHÖPFER	PRIESTER	0	267659999999963	6364
12	6	3	18	38	DEFINITION	KONZEPT	ERKLÄRUNG	0	161229999999981	3442
12	6	3	19	23	ARMUT	ELEND	REICHTUM	0	226340000000037	3559
12	6	3	20	11	APFEL	PFIRSICH	PFIRSICH	1	1709.5	3791
12	6	3	21	14	FORDERUNG	GEHALT		0	-1	-1
12	6	3	22	30	TAT	ABSICHT		0	-1	-1
12	6	3	23	27	ALKOHOL	OPIUM	OPIUM	1	139159999999963	2536
12	6	3	24	25	ZWIELICHT	UNTERWELT	UNTERWELT	1	115059999999963	8249
12	6	3	25	13	HELDENMUT	TAPFERKEIT		0	-1	-1
12	6	3	26	24	RICHTER	GERECHTIGKEIT	GERECHTIGKEIT	1	192190000000037	3829
12	6	3	27	26	BEWEIS	TATSACHE		0	-1	-1
12	6	3	28	33	AUTO	PRESTIGE	FAHRNE	0	213559999999963	3084
12	6	3	29	19	GESUNDHEIT	IMPFUNG	KRANKHEIT	0	859459999999963	10130
12	6	3	30	10	LEIDENSCHAFT	KUSS	KUSS	1	141540000000037	2039
12	6	3	31	7	NORM	MORAL	MORAL	1	119159999999963	2031
12	6	3	32	1	GIFT	MORD		0	-1	-1
12	6	3	33	16	GEBÄUDE	HOTEL		0	-1	-1
12	6	3	34	32	CHANCE	BEGEGNUNG	MÖGLICHKEIT	0	230340000000037	4186
12	6	3	35	20	LARVE	RAUPE	RAUPE	1	189090000000037	2789
12	6	3	36	15	PAPIER	BRIEF	FLIEGER	0	197440000000037	3159
12	6	3	37	6	BESITZ	ANTEIL	ADEL	0	423040000000037	5438
12	6	3	38	18	GEDÄCHTNIS	ELEFANT	ELEFANT	1	297540000000037	4000
12	6	3	39	9	ANSICHT	MEINUNG		0	-1	-1
12	6	3	40	12	DAMPF	LOKOMOTIVE	LOKOMOTIVE	1	156090000000037	3204
12	7	4	1	21	DIAMANT	GOLD	WERTVOLL	0	209770000000019	3833
12	7	4	2	12	THEORIE	AUSNAHME		0	-1	-1
12	7	4	3	11	AUFGABE	ERLEDIGUNG	ERLEDIGUNG	1	177570000000019	5303
12	7	4	4	28	GÖTTIN	GEBET	KLEOPATRA	0	330909999999963	5136
12	7	4	5	39	GESCHICHTE	ENTWICKLUNG		0	-1	-1
12	7	4	6	7	HIMMEL	FIRMAMENT	HÖLLE	0	414270000000019	5462
12	7	4	7	8	GLÜCK	ZUFALL	UNGLÜCK	0	184759999999963	4023
12	7	4	8	33	BEGABUNG	VERERBUNG	FÄHIGKEIT	0	240770000000019	3959
12	7	4	9	13	NAGEL	METALL	KOPF	0	122359999999963	3222
12	7	4	10	19	BETRAG	WECHSEL	WERT	0	1712	2489
12	7	4	11	9	LAUNE	HUMOR	STIMMUNG	0	174270000000019	4419
12	7	4	12	38	SAUERSTOFF	LUFT	LUFT	1	429070000000019	5322
12	7	4	13	34	SCHLEMMER	LECKERBISSEN		0	-1	-1
12	7	4	14	20	ANDEUTUNG	VERDACHT		0	-1	-1
12	7	4	15	5	MÖNCH	NONNE	NONNE	1	113440000000037	2103
12	7	4	16	16	ERFORSCHUNG	PATENT		0	-1	-1
12	7	4	17	36	POLIZIST	WACHE	DIEB	0	850120000000019	9196
12	7	4	18	37	ANGST	SCHLANGE	FURCHT	0	182209999999963	2802
12	7	4	19	14	ERGÄNZUNG	ZUSATZ		0	-1	-1
12	7	4	20	17	KLIPPE	ABGRUND		0	-1	-1
12	7	4	21	30	MUSIKER	AKKORDEON		0	-1	-1
12	7	4	22	18	BESESSENHEIT	TEUFEL	TEUFEL	1	222370000000019	3343
12	7	4	23	1	GRUPPE	VERSAMMLUNG	EINHEIT	0	403170000000019	5119
12	7	4	24	24	LABYRINTH	SUCHE	SUCHE	1	115159999999963	1879
12	7	4	25	4	ANGEBOT	MARKT	MARKT	1	155970000000019	2319
12	7	4	26	10	ZIEL	RICHTUNG		0	-1	-1
12	7	4	27	3	SALAT	GARTEN	GESUND	0	695179999999981	9743
12	7	4	28	22	ZIMMER	ECKE	ECKE	1	112670000000019	1862
12	7	4	29	2	SCHÜLER	DOZENT	HEFT	0	171170000000019	2383
12	7	4	30	35	FAHNE	EROBERUNG	BESITZ	0	189579999999981	2832
12	7	4	31	29	ANFÜHRER	CHEF		0	-1	-1
12	7	4	32	31	MERKMAL	DETAIL	EIGENSCHAFT	0	402359999999963	7431
12	7	4	33	25	BETTLER	UNGLÜCK		0	-1	-1
12	7	4	34	6	STIRN	KINN	KINN	1	108670000000019	1878
12	7	4	35	32	DIENER	HALTUNG	HALTUNG	1	186259999999963	3094
12	7	4	36	27	VERRAT	TREUE		0	-1	-1
12	7	4	37	23	GEDICHT	LIEBE	LIEBE	1	177529999999981	2599
12	7	4	38	40	GENUSS	ZIGARRE		0	-1	-1
12	7	4	39	15	MOOR	SUMPF	SUMPF	1	991700000000186	1985
12	7	4	40	26	DICKICHT	WALD	WALD	1	134970000000019	2013
12	8	5	1	12	FLOCKEN	SCHNEE	MÜSLI	0	332869999999925	4920
12	8	5	2	28	STIFT	KAPPE	BUNT	0	199990000000037	2791
12	8	5	3	39	VERLETZUNG	SCHORF	SCHIENBEIN	0	226269999999925	5151
12	8	5	4	38	FAHRZEUG	KETTE		0	-1	-1
12	8	5	5	3	BRÜCKE	SAN FRANCISCO	VERBINDUNG	0	145230000000075	3119
12	8	5	6	10	INSTRUMENT	OBOE	SOLO	0	501480000000075	6774
12	8	5	7	1	KRUG	BIER		0	-1	-1
12	8	5	8	14	ANGABE	ZEUGE		0	-1	-1
12	8	5	9	8	HEFT	NOTE	SCHÜLER	0	2532	3975
12	8	5	10	29	PINSEL	LEINWAND	BÜRSTE	0	231180000000075	3751
12	8	5	11	7	AUFSTAND	REBELLION		0	-1	-1
12	8	5	12	11	MÖBEL	LEHNE	LIEFERANT	0	248790000000037	4328
12	8	5	13	40	FLOTTE	DECK	ZUSAMMEN	0	2323.5	8134
12	8	5	14	20	RIESE	SCHRITT	GROSS	0	154990000000037	2599
12	8	5	15	27	SCHAUSPIEL	BÜHNE	THEATER	0	172780000000075	2934
12	8	5	16	34	EREIGNIS	FEST		0	-1	-1
12	8	5	17	26	FAHRRAD	PEDAL		0	-1	-1
12	8	5	18	16	REISE	KONTINENT		0	-1	-1
12	8	5	19	19	SCHULE	HOLZ	TEST	0	586390000000037	7023
12	8	5	20	9	KAUFHAUS	SCHAUFENSTER		0	-1	-1
12	8	5	21	2	GELENK	KEULE	BEUGE	0	645590000000037	7423
12	8	5	22	23	ZÜGEL	WENDE	WENDE	1	157590000000037	2226
12	8	5	23	35	GETREIDE	DINKEL	HAFER	0	2121	3369
12	8	5	24	36	STRASSE	TEER	SCHILD	0	309019999999925	4429
12	8	5	25	6	GLAUBE	BIBEL	GOTT	0	242090000000037	2964
12	8	5	26	5	ORCHESTER	KONZERT	DIRIGENT	0	215690000000037	3295
12	8	5	27	21	BÜNDNIS	PAKT	VEREINIGUNG	0	155969999999925	3191
12	8	5	28	17	SCHIFF	DOCK	BRUCH	0	192769999999925	2751
12	8	5	29	15	TROPEN	AMAZONAS	HEISS	0	142369999999925	2335
12	8	5	30	13	GESICHT	MASKE	MUND	0	319990000000037	3959
12	8	5	31	22	NATUR	PFLANZE		0	-1	-1
12	8	5	32	4	MAUER	BRÜSTUNG		0	-1	-1
12	8	5	33	24	INFEKTION	SCHMERZEN		0	-1	-1
12	8	5	34	32	FABRIK	PRODUKTION	GEBÄUDE	0	172669999999925	3279
12	8	5	35	25	SPORT	SCHWEISS		0	-1	-1
12	8	5	36	30	HEER	INFANTERIE	ARMEE	0	2119	2959
12	8	5	37	37	WEBER	KAMM		0	-1	-1
12	8	5	38	33	REPTIL	ECHSE	ECHSE	1	1396	2375
12	8	5	39	31	AUFTRAG	ARBEIT		0	-1	-1
12	8	5	40	18	BAHNHOF	KIOSK		0	-1	-1
