## Supplementary material for "Vast amounts of encoded items nullify but do not reverse the effect of sleep on declarative memory": Dataset: PAL_13_1_2.xlsx

### Sheet: Tabelle1
VP_Nr	Block	VersioN	counter	pair_code	cue	correct_answer	answer		accuracy	reactiontime1	reactiontime2
13	1	5	1	5	ORCHESTER	KONZERT	OBOE	0		6215.3	8039
13	1	5	2	40	FLOTTE	DECK	DOCK	0		12663.3	15079
13	1	5	3	36	STRASSE	TEER	SCHILD	0		7055.3	9631
13	1	5	4	30	HEER	INFANTERIE	INFANTERIE	1		527539999999999	7455
13	1	5	5	21	BÜNDNIS	PAKT	GEMEINSAM	0		14015.3	15247
13	1	5	6	16	REISE	KONTINENT	URLAUB	0		607939999999999	7311
13	1	5	7	11	MÖBEL	LEHNE	STUHL	0		14631.3	19431
13	1	5	8	20	RIESE	SCHRITT		0		-1	-1
13	1	5	9	29	PINSEL	LEINWAND	FARBE	0		863870000000001	9943
13	1	5	10	25	SPORT	SCHWEISS	FUSSBALL	0		856679999999999	12775
13	1	5	11	3	BRÜCKE	SAN FRANCISCO	PFEILER	0		682029999999999	8217
13	1	5	12	34	EREIGNIS	FEST	AUSWERTUNG	0		582129999999999	8069
13	1	5	13	31	AUFTRAG	ARBEIT	AUFGABE	0		11975.4	13751
13	1	5	14	19	SCHULE	HOLZ	LEHRER	0		7949.5	9237
13	1	5	15	14	ANGABE	ZEUGE	AUSSAGE	0		13903.3	15159
13	1	5	16	38	FAHRZEUG	KETTE	AUTO	0		283939999999999	3689
13	1	5	17	9	KAUFHAUS	SCHAUFENSTER		0		-1	-1
13	1	5	18	22	NATUR	PFLANZE	WALD	0		12871.4	17583
13	1	5	19	26	FAHRRAD	PEDAL	PEDALE	1		407120000000001	6367
13	1	5	20	32	FABRIK	PRODUKTION	PRODUKTION	1		600629999999999	8265
13	1	5	21	17	SCHIFF	DOCK	DOCK	1		479340000000002	10765
13	1	5	22	4	MAUER	BRÜSTUNG		0		-1	-1
13	1	5	23	7	AUFSTAND	REBELLION	REBELLION	1		200740000000002	4093
13	1	5	24	33	REPTIL	ECHSE	ECHSE	1		506540000000002	6059
13	1	5	25	1	KRUG	BIER	BIER	1		217020000000001	3101
13	1	5	26	24	INFEKTION	SCHMERZEN	VIRU	0		19359.3	20001
13	1	5	27	12	FLOCKEN	SCHNEE	SCHNEE	1		87.5	7949
13	1	5	28	37	WEBER	KAMM	TEXTIL	0		352620000000001	6085
13	1	5	29	6	GLAUBE	BIBEL	RELIGION	0		212940000000002	3549
13	1	5	30	27	SCHAUSPIEL	BÜHNE	THEATER	0		300329999999999	4091
13	1	5	31	2	GELENK	KEULE	KUPPEL	0		227120000000001	13657
13	1	5	32	13	GESICHT	MASKE	MUND	0		752340000000002	9279
13	1	5	33	10	INSTRUMENT	OBOE	OBOE	1		174090000000002	2959
13	1	5	34	18	BAHNHOF	KIOSK	ZUG	0		906140000000002	10149
13	1	5	35	35	GETREIDE	DINKEL	MAIS	0		161529999999999	4289
13	1	5	36	8	HEFT	NOTE	BUCH	0		406329999999999	6173
13	1	5	37	15	TROPEN	AMAZONAS		0		920720000000001	12567
13	1	5	38	39	VERLETZUNG	SCHORF	UNFALL	0		411859999999998	5255
13	1	5	39	23	ZÜGEL	WENDE		0		-1	-1
13	1	5	40	28	STIFT	KAPPE	BLATT	0		435940000000002	5327
13	2	6	1	24	SPIELZEUG	PLASTIK	KINDER	0		5650.5	8370
13	2	6	2	29	GRILLEN	SOMMER	RAUCH	0		3551.5	6938
13	2	6	3	13	VERORDNUNG	BESCHEID	DIREKTION	0		2628.5	5629
13	2	6	4	20	RINGE	BAUM	EHE	0		554219999999995	6702
13	2	6	5	27	MUSEUM	ÄGYPTEN	ÄGYPTEN	1		3143.5	5463
13	2	6	6	1	UFER	DAMM	DAMM	1		10703.5	11343
13	2	6	7	17	REVOLVER	KALIBER	KALIBER	1		2767.5	5679
13	2	6	8	26	KÜCHE	EIMER	OFEN	0		3855.5	4615
13	2	6	9	18	KAMPF	SIEG	WAFFE	0		932739999999991	10791
13	2	6	10	3	GEBIRGE	EDELWEISS	TAL	0		3879.5	4450
13	2	6	11	16	NACHT	SCHEINWERFER	STERNE	0		386010000000009	5300
13	2	6	12	5	EISENBAHN	SCHIENE	SCHIENEN	1		229539999999991	4567
13	2	6	13	2	WEIN	BLUME	ANBAU	0		920460000000009	10415
13	2	6	14	38	FISCH	SCHUPPEN	BARSCH	0		1511.5	8447
13	2	6	15	12	ZEUS	HADES	HADES	1		510710000000009	6417
13	2	6	16	33	LADEN	REKLAME	KIOSK	0		4358.5	5970
13	2	6	17	37	STRAUSS	TULPEN	TULPEN	1		430039999999991	9932
13	2	6	18	14	HOCHZEIT	ALTAR	LIEBE	0		6388	8437
13	2	6	19	21	ARZT	PRAXIS	DOKTOR	0		910630000000005	10242
13	2	6	20	28	BIBLIOTHEK	SIGNATUR	AUSLEIHE	0		175130000000005	5015
13	2	6	21	31	ORKAN	WIRBEL	BRIESE	0		117433999999999	12903
13	2	6	22	6	DYNAMO	LICHT	ENERGIE	0		2695.5	5087
13	2	6	23	36	INSEKT	LIBELLE	LIBELLE	1		239130000000005	5119
13	2	6	24	40	RADIO	STIMME	ANTENNE	0		288030000000005	3848
13	2	6	25	10	TANNE	RINDE	FICHTE	0		833530000000005	10367
13	2	6	26	30	BUCH	SCHRIFTSTELLER	LESEN	0		15743.5	16623
13	2	6	27	35	KÜSTE	DÜNE	UFER	0		351930000000005	4135
13	2	6	28	11	SCHACH	TURM	TURM	1		277539999999991	10727
13	2	6	29	34	MUSKEL	SEHNE	SEHNE	1		215130000000005	4755
13	2	6	30	25	AQUARELL	GALERIE	BILD	0		279539999999991	5723
13	2	6	31	22	ENERGIE	ÖL	DYNAMO	0		336519999999995	5095
13	2	6	32	19	THEATER	REIHE	KOMEDIE	0		6190.5	8366
13	2	6	33	9	HERD	FEUER	FEUER	1		6199.5	7063
13	2	6	34	8	FLUGZEUG	TOMATENSAFT		0		2999.5	4319
13	2	6	35	7	TONNE	REGEN	MÜLL	0		11151.3	12711
13	2	6	36	4	WINTER	UNFALL	SCHNEE	0		3174	4287
13	2	6	37	23	NÄHEN	KREUZSTICH	STICKEN	0		210330000000005	3009
13	2	6	38	15	GEFÄNGNIS	VERGEHEN	HAFT	0		351730000000005	4799
13	2	6	39	32	SCHMIED	HUFEISEN	HUFEISEN	1		234130000000005	5279
13	2	6	40	39	LABOR	PIPETTE	FORSCHUNG	0		316380000000005	4445
13	3	7	1	33	CHARME	HERZ	HUMOR	0		115277000000002	12439
13	3	7	2	39	ÄRGER	FEINDSELIGKEIT	FRIEDE	0		397560000000009	6271
13	3	7	3	36	VERMITTLUNG	INTERVIEW	AUSKUNFT	0		245560000000009	4071
13	3	7	4	28	ENTFÜHRUNG	AUSBEUTE	VERGEHEN	0		605560000000009	7479
13	3	7	5	29	ALGEBRA	FUNKTION	FUNKTION	1		619960000000009	8215
13	3	7	6	25	METHODE	VERSUCH	ART	0		392739999999991	8871
13	3	7	7	20	TINTE	BLEISTIFT	BLEISTIFT	1		1919	7314
13	3	7	8	35	HAUSSCHUHE	PFEIFE		0		-1	-1
13	3	7	9	23	SCHÄDEL	LEICHE	MORD	0		646260000000009	7598
13	3	7	10	9	STEUER	UNTERSCHLAGUNG	HINTERGEHUNG	0		270289999999991	5543
13	3	7	11	38	ZAUBERER	ENTHÜLLUNG	ILLUSION	0		631960000000009	7927
13	3	7	12	34	EMANZIPATION	GLEICHSTELLUNG	GLEICHSTELLUNG	1		150839999999991	3527
13	3	7	13	37	MIKROSKOP	BAKTERIEN	BAKTERIEN	1		223979999999981	3663
13	3	7	14	11	ÜBERBLICK	STANDPUNKT	DETAIL	0		707960000000009	8144
13	3	7	15	4	WEISE	ART	KLUGHEIT	0		639070000000019	7999
13	3	7	16	16	FUSSKNÖCHEL	ARM	ARM	1		451520000000019	9022
13	3	7	17	26	ANTWORT	BEKENNTNIS	FRAGE	0		169989999999991	2556
13	3	7	18	18	STANGE	STOSS	STIL	0		1602.5	4210
13	3	7	19	21	KRANKENWAGEN	NOTFALL	NOTARZT	0		2415.5	6058
13	3	7	20	5	ZITRONE	ERDBEERE	APFEL	0		213260000000009	3500
13	3	7	21	40	ARGUMENT	ENTSCHEIDUNG	BEGRÜNDUNG	0		328760000000009	5471
13	3	7	22	2	KAMMER	GEKLAPPER	SCHRANK	0		401670000000019	4912
13	3	7	23	31	TODESKAMPF	LEBEN	HILFERUF	0		934910000000009	15151
13	3	7	24	22	SCHLEIM	HAFER	HAFER	1		3215.5	4434
13	3	7	25	12	WHISKY	DUDELSACK	DUDELSACK	1		576210000000009	8349
13	3	7	26	19	UMWELT	GEFÄHRDUNG	VERSCHMUTZUNG	0		652660000000009	9934
13	3	7	27	24	DOKTOR	KLINIK	UNTERSUCHUNG	0		101116000000001	12527
13	3	7	28	6	HEKTAR	ZAUN	ZAUN	1		719170000000019	8423
13	3	7	29	8	FIEBER	ERSCHÖPFUNG	GESUND	0		508760000000009	6106
13	3	7	30	27	LAWINE	FELSBLOCK		0		-1	-1
13	3	7	31	10	EIFERSUCHT	GRUND		0		-1	-1
13	3	7	32	3	AUSBILDUNG	ZUKUNFT	BERUF	0		5943	7223
13	3	7	33	32	ZERSTÖRUNG	AUSROTTUNG	GEWALT	0		4759.5	5655
13	3	7	34	1	HERZLICHKEIT	GEHÄSSIGKEIT	GÜTE	0		300770000000019	4027
13	3	7	35	30	DARBIETUNG	BEOBACHTUNG	AUFFÜHRUNG	0		7852.5	10040
13	3	7	36	17	VERSCHIEDENHEIT	GEGENTEIL	GEGENTEIL	1		127236000000001	16203
13	3	7	37	15	SCHLAMM	HÜRDE	LAWINE	0		369079999999981	4669
13	3	7	38	7	BOTSCHAFTER	NATIONALITÄT	AUSLAND	0		508160000000009	7473
13	3	7	39	14	PROFESSOR	HOCHSCHULE	BERUF	0		12639.5	15151
13	3	7	40	13	ERFOLG	LEBENSLAUF	GLÜCK	0		274260000000009	6422
13	4	8	1	5	JUNGFRAU	SCHLEIER		0		-1	-1
13	4	8	2	22	BEGINN	FOLGE	ZEIT	0		380770000000019	4823
13	4	8	3	14	LÜGE	WAHRHEIT	WAHRHEIT	1		194370000000019	4047
13	4	8	4	23	ÄRA	ZEITALTER	ZEITALTER	1		201570000000019	3250
13	4	8	5	36	LEERE	DUMPFHEIT		0		-1	-1
13	4	8	6	29	SÄUGLING	WIEGE	GEBURT	0		3328.5	4351
13	4	8	7	40	GESTALTUNG	LANDSCHAFT		0		-1	-1
13	4	8	8	21	ERMÜDUNG	KREISLAUF		0		-1	-1
13	4	8	9	3	GABEL	SOSSE	BESTECK	0		378070000000019	5019
13	4	8	10	27	ERFAHRUNG	UNWISSENHEIT		0		-1	-1
13	4	8	11	25	STIMMUNG	ATMOSPHÄRE	TRAURIG	0		279179999999981	3831
13	4	8	12	7	FENSTER	BEWOHNER		0		-1	-1
13	4	8	13	33	GETRÄNK	SCHAUM	BIER	0		579979999999981	7032
13	4	8	14	32	MÜNDIGKEIT	ABHÄNGIGKEIT	ERWACHSEN	0		622279999999981	7806
13	4	8	15	15	PLAKAT	HAMMER	DRUCK	0		776520000000019	8687
13	4	8	16	26	ADMIRAL	WAFFENRUHE		0		989579999999981	12544
13	4	8	17	17	THEMA	INTERESSE		0		-1	-1
13	4	8	18	16	PERSON	SCHADEN		0		-1	-1
13	4	8	19	6	DICHTER	ZITAT	LITERATUR	0		103186000000001	11550
13	4	8	20	10	IRRTUM	MISSVERSTÄNDNIS	FAKT	0		491979999999981	5559
13	4	8	21	11	REIZ	REAKTION	WÄSCHE	0		236779999999981	4688
13	4	8	22	38	PFEFFER	BUTTER	SOSSE	0		110787999999998	13062
13	4	8	23	34	ENTSPANNUNG	BEDROHUNG	STRESS	0		411960000000009	5135
13	4	8	24	8	FAMILIE	MUTTER	MUTTER	1		295979999999981	4239
13	4	8	25	24	SOZIALIST	PAROLE	KOMMUNIST	0		825579999999981	10743
13	4	8	26	18	BLASE	BAUCH	ENTZÜNDUNG	0		323979999999981	5847
13	4	8	27	9	BEMÜHUNGEN	ANSTRENGUNG	ANSTRENGUNGEN	1		189210000000009	5279
13	4	8	28	4	TRANSPORT	LAGER	WAGEN	0		200710000000009	2748
13	4	8	29	31	VERWALTUNG	GENEHMIGUNG	BÜRO	0		226220000000019	4018
13	4	8	30	1	WOHNUNG	HEIM	BUDE	0		248439999999991	4095
13	4	8	31	2	GELEGENHEIT	LIEBSCHAFT	CHANCE	0		300779999999981	3735
13	4	8	32	12	ABFALL	SCHMUTZ	TONNE	0		263179999999981	3455
13	4	8	33	20	FLEISCH	RAUBTIER	VIECH	0		283979999999981	4592
13	4	8	34	28	SCHATTEN	EXISTENZ		0		-1	-1
13	4	8	35	39	RÄUBER	DIEBSTAHL	BEUTE	0		3049.5	3807
13	4	8	36	30	STRAND	VERGNÜGEN	WELLE	0		442970000000019	5498
13	4	8	37	35	LEICHTIGKEIT	SCHWERKRAFT	GELASSENHEIT	0		155020000000019	3332
13	4	8	38	13	BÜSTENHALTER	BUSEN	BUSEN	1		217579999999981	3175
13	4	8	39	19	LERCHE	FRÖHLICHKEIT	FROEHLICH	0		231160000000009	8260
13	4	8	40	37	FISCHER	MEER	FANG	0		314679999999981	4442
13	5	9	1	18	WELLE	FLUT	UFER	0		4495	5199
13	5	9	2	14	VERANSTALTUNG	ÖFFENTLICHKEIT	AUSGANG	0		331879999999981	4509
13	5	9	3	27	STRICK	SCHLINGE	SCHLINGE	1		4201	6425
13	5	9	4	22	TAKT	HARFE	NOTE	0		537590000000037	6256
13	5	9	5	19	VERBRENNUNG	PROZESSION		0		-1	-1
13	5	9	6	23	TOTSCHLAG	BRUTALITÄT	GEWALT	0		279009999999963	4832
13	5	9	7	7	SPRÜHREGEN	FLUSS	MONSUN	0		214859999999963	3408
13	5	9	8	1	INSTANZ	GESETZGEBUNG	GERICHT	0		3760	5536
13	5	9	9	11	GESCHOSS	PFEIL	TREPPE	0		3742	4589
13	5	9	10	8	ANHÄNGER	MEISTER	TEAM	0		399220000000019	6872
13	5	9	11	26	DUFT	GERUCH	ROSE	0		167979999999981	2248
13	5	9	12	29	RHEUMATISMUS	IMMUNITÄT		0		-1	-1
13	5	9	13	2	GEDULD	KONTROLLE		0		-1	-1
13	5	9	14	16	KRANKHEIT	SYMPTOM	AIDS	0		3192	4824
13	5	9	15	37	STUDIUM	WIRTSCHAFT	PROFESSOR	0		4480	6039
13	5	9	16	5	KAMERAD	OPFER	FREUNDSCHAFT	0		2416	5304
13	5	9	17	38	SEILTÄNZER	SCHWERPUNKT	AKROBAT	0		224790000000037	4728
13	5	9	18	25	FINDIGKEIT	EINFALL		0		-1	-1
13	5	9	19	10	VORTRAG	REDNER	PRÄSENTATION	0		382920000000019	6153
13	5	9	20	3	GITTER	BESCHRÄNKUNG	STAHL	0		2245	4045
13	5	9	21	31	ANREGUNG	BEISPIEL	ORGASMUS	0		2367	3951
13	5	9	22	9	KOCHTOPF	BÜGELEISEN		0		-1	-1
13	5	9	23	12	HALLE	TURNIER	SCHWIMMBAD	0		4872	6976
13	5	9	24	40	GESCHENK	UNDANK	PAKET	0		393429999999981	4710
13	5	9	25	24	GANGSTER	VERBRECHEN	SPARADISE	0		575190000000037	9756
13	5	9	26	28	GEMÜT	HEITERKEIT		0		-1	-1
13	5	9	27	4	TÜR	SCHRANK	OFFNEN	0		480779999999981	7366
13	5	9	28	35	AUFPRALL	FALL		0		-1	-1
13	5	9	29	15	BÜCHEREI	VERLEIH	AUSLEIHE	0		277590000000037	4642
13	5	9	30	6	BÜRGSCHAFT	VOLLMACHT		0		-1	-1
13	5	9	31	36	VERZIERUNG	PALAST	SKULPTUR	0		508679999999981	11871
13	5	9	32	34	REGEL	KOMBINATION	AUSNAHME	0		1999	3583
13	5	9	33	20	KUMMER	TRAURIGKEIT	SORGE	0		267629999999981	3382
13	5	9	34	21	ORIENTIERUNG	AUSGANG	SINN	0		2864	3624
13	5	9	35	32	GLETSCHER	POL	BRIESE	0		2792	4948
13	5	9	36	13	SARG	GRAB	FRIEDHOF	0		146029000000004	17515
13	5	9	37	33	ÄHNLICHKEIT	WIEDERHOLUNG	VERSCHIEDENHEIT	0		3383	5486
13	5	9	38	39	ABRECHNUNG	BANKIER	KASSENZETTEL	0		347870000000019	9047
13	5	9	39	17	SONATE	KLAVIER	ORCHESTER	0		3288	4799
13	5	9	40	30	ZUGEHÖRIGKEIT	GENERATION		0		-1	-1
13	6	10	1	4	FAHRT	AUTOBAHN	SCHIFF	0		398590000000037	5898
13	6	10	2	36	GESCHLECHT	MANN	FRAU	0		2135	3359
13	6	10	3	33	OPERATION	KOMA	DOKTOR	0		8711	9567
13	6	10	4	34	VERDROSSENHEIT	RESIGNATION		0		-1	-1
13	6	10	5	6	ABSCHLUSS	PROJEKT	SCHULE	0		702270000000019	7896
13	6	10	6	15	PATIENT	THERAPIE	OPERATION	0		312490000000037	4688
13	6	10	7	27	MONSTER	MUT	MUT	1		250659999999963	3434
13	6	10	8	25	PARADIES	MENSCH	INSEL	0		3331	4049
13	6	10	9	35	VERLAUF	ENDUNG		0		-1	-1
13	6	10	10	37	NEUROSE	PSYCHOLOGIE		0		-1	-1
13	6	10	11	16	STRICH	SKIZZE	KREIS	0		574620000000019	6319
13	6	10	12	17	KÄFER	RUINE		0		362409999999963	7648
13	6	10	13	20	SPIRALE	FRUCHTBARKEIT		0		-1	-1
13	6	10	14	11	DIREKTOR	GESCHÄFT	ZOO	0		378120000000019	6319
13	6	10	15	19	DROGE	VERHEIMLICHUNG	OPIUM	0		340690000000037	5281
13	6	10	16	22	LIEGE	VERANDA	BETT	0		309720000000019	4470
13	6	10	17	5	ANZUG	BÖRSE	KRAWATTE	0		371909999999963	5183
13	6	10	18	3	LINIE	BUS	BUS	1		525509999999963	6367
13	6	10	19	31	SAMT	STOFF	WEICH	0		380709999999963	4519
13	6	10	20	40	PEITSCHE	MISSHANDLUNG	GEWALTTÄTIG	0		411890000000037	8143
13	6	10	21	23	SCHNORCHEL	ATLANTIK	TAUCHEN	0		1773.5	2719
13	6	10	22	14	ZUSAMMENHANG	VORZEICHEN	KONTEXT	0		217509999999963	3887
13	6	10	23	32	SCHIFFBRUCH	UNGLÜCKSFALL	MANÖVER	0		387659999999963	6767
13	6	10	24	2	KAMERADSCHAFT	PARTNER	FREUND	0		501059999999963	6177
13	6	10	25	9	VOLK	GEMEINDE	GENOSSEN	0		217309999999963	3453
13	6	10	26	24	MAKEL	SELBSTBEWUSSTSEIN	FEHLERLOS	0		305509999999963	4895
13	6	10	27	1	PROGNOSE	GEWISSHEIT	AUSBLICK	0		514309999999963	6703
13	6	10	28	38	REDAKTEUR	KORRESPONDENZ		0		-1	-1
13	6	10	29	30	PASSION	ORGASMUS	ORGASMUS	1		177240000000037	3461
13	6	10	30	29	ZUSPITZUNG	PUNKT	PUNKT	1		3324.5	6809
13	6	10	31	12	ZENTIMETER	METER	METER	1		386320000000019	4979
13	6	10	32	18	FASCHIST	IDEOLOGIE	IDEOLOGIE	1		238259999999963	4187
13	6	10	33	7	LOYALITÄT	BRUDER	FREUNDSCHAFT	0		230890000000037	3663
13	6	10	34	39	ERMORDUNG	GESTÄNDNIS	STRAFTAT	0		371909999999963	5471
13	6	10	35	8	UMARMUNG	INTEGRATION	NÄHE	0		239109999999963	3503
13	6	10	36	13	GENAUIGKEIT	AUFMERKSAMKEIT	DETAIL	0		255109999999963	3879
13	6	10	37	21	ELITE	VERMÖGEN		0		-1	-1
13	6	10	38	28	ANKÜNDIGUNG	EXAMEN	EXAMEN	1		4142.5	5439
13	6	10	39	10	MAGEN	RESTAURANT	FLEISCH	0		303109999999963	5495
13	6	10	40	26	POLITIKER	ZUVERSICHT	VERSPRECHEN	0		383109999999963	5631
13	7	11	1	32	KRAMPF	BEIN	VENE	0		343929999999981	5711
13	7	11	2	12	ATOM	MOLEKÜL	MOLEKÜL	1		253529999999981	6448
13	7	11	3	6	AMATEUR	HOBBY	PROFI	0		195670000000019	3830
13	7	11	4	18	TREIBSTOFF	KILOMETER	DIESEL	0		288570000000019	3879
13	7	11	5	40	WIND	ELEMENT	ELEMENT	1		536729999999981	12847
13	7	11	6	36	WALZER	GALA	TANZ	0		452720000000019	5871
13	7	11	7	7	BODEN	FUND		0		-1	-1
13	7	11	8	21	GANS	ENTE	HAHN	0		250329999999981	8231
13	7	11	9	13	FEHLTRITT	VERANTWORTUNG		0		-1	-1
13	7	11	10	4	MEDAILLE	WETTBEWERB	GOLD	0		478309999999963	5607
13	7	11	11	3	COMPUTER	ZEITVERTREIB	SCHREIBTISCH	0		203459999999963	3694
13	7	11	12	17	HANDSCHRIFT	BUCHSTABE	BUCHSTABE	1		226520000000019	4284
13	7	11	13	24	AUSSCHAU	GIPFEL		0		-1	-1
13	7	11	14	37	HIRTE	SCHAF	SCHAF	1		184720000000019	2607
13	7	11	15	26	HAND	GESTE	ZEIGEN	0		690759999999963	7951
13	7	11	16	15	ATTRAKTION	WELTWUNDER		0		-1	-1
13	7	11	17	34	SYMBOL	WAPPEN	ZEICHEN	0		530329999999981	6367
13	7	11	18	16	TRAKTOR	LENKSTANGE	ANBAU	0		518329999999981	7551
13	7	11	19	28	VERSEUCHUNG	RATTE	SCHMUTZ	0		257540000000037	3815
13	7	11	20	39	GEWINNUNG	WERBER	ANBAU	0		375909999999963	4631
13	7	11	21	31	KOPPEL	STIER	KUTSCHE	0		350329999999981	5047
13	7	11	22	38	WEG	WILLE	STRASSE	0		167909999999963	3759
13	7	11	23	5	INSTITUTION	ABTEILUNG	FAKULTÄT	0		622320000000019	9609
13	7	11	24	14	LEISTUNG	PROVISION	POWER	0		255820000000019	3622
13	7	11	25	30	STRATEGIE	NÄHERUNG	WEG	0		328559999999963	3859
13	7	11	26	23	KATEGORIE	GÜLTIGKEIT		0		-1	-1
13	7	11	27	35	BEHANDLUNG	MANDEL	DOKTOR	0		295070000000019	5395
13	7	11	28	1	SCHALTER	FLUGHAFEN	LICHT	0		123129999999981	2295
13	7	11	29	27	DOLCH	STICH	STICH	1		270329999999981	6439
13	7	11	30	29	BUDE	KÜHLSCHRANK	KÜHLSCHRANK	1		243859999999963	6767
13	7	11	31	20	VATERUNSER	RELIGION	RELIGION	1		179929999999981	3129
13	7	11	32	2	UNTAUGLICHKEIT	FAHRER		0		-1	-1
13	7	11	33	11	SCHEIDUNG	INSTABILITÄT	EHE	0		211079999999981	2703
13	7	11	34	8	REKORD	ARBEITSLOSIGKEIT		0		-1	-1
13	7	11	35	25	PHILOSOPHIE	SINN	MENSCH	0		175887000000002	18823
13	7	11	36	9	WAHL	GREMIUM	GREMIUM	1		363920000000019	5063
13	7	11	37	19	BEGNADIGUNG	DROHUNG		0		-1	-1
13	7	11	38	22	KARTE	HINDERNIS	LAND	0		307529999999981	4187
13	7	11	39	10	ZULASSUNG	NACHWEIS	UNIVERSITÄT	0		809109999999963	10767
13	7	11	40	33	STURZ	REGIERUNG	HELM	0		171129999999981	2463
13	8	12	1	17	BEGRÜNDER	PRÄSIDENT	DISKUSSION	0		408119999999925	5674
13	8	12	2	15	VERHAFTUNG	KLINGE	GERICHT	0		371030000000075	4534
13	8	12	3	6	SCHLACHTUNG	SCHWEIN	SCHWEIN	1		331940000000037	5594
13	8	12	4	30	DORF	ISOLATION	SIEDLUNG	0		153219999999925	3636
13	8	12	5	3	BEIFALL	APPLAUS	KLATSCHEN	0		274340000000037	4592
13	8	12	6	38	ABEND	MORGEN	MORGEN	1		335169999999925	4734
13	8	12	7	25	BESTATTUNG	SELBSTMORD	TOTENRUHE	0		5038.5	7764
13	8	12	8	16	FREUNDIN	ZÄRTLICHKEIT	ZÄRTLICHKEIT	1		225040000000037	4730
13	8	12	9	12	HÖLLE	MYTHOS	HIMMEL	0		681190000000037	8095
13	8	12	10	14	SCHLAFWANDELN	UNWIRKLICHKEIT	UNWIRKLICHKEIT	1		497540000000037	9799
13	8	12	11	19	BAHNSTEIG	ANPASSUNG	GLEIS	0		144740000000037	2719
13	8	12	12	28	UNSTERBLICHKEIT	AUFERSTEHUNG		0		-1	-1
13	8	12	13	10	ZAUBERKÜNSTLER	TRICK		0		-1	-1
13	8	12	14	18	PARTY	THEKE	DISCO	0		510940000000037	6295
13	8	12	15	26	EVOLUTION	ERWEITERUNG	GESCHICHTE	0		567940000000037	7240
13	8	12	16	36	EINSPARUNG	RECHNUNG	MARKT	0		480409999999963	6089
13	8	12	17	39	ORDNUNG	ZUCHT	CHAOS	0		200440000000037	3092
13	8	12	18	11	PROGRAMM	KINO	VORGEHENSWEISE	0		468740000000037	6607
13	8	12	19	37	INVESTITION	KONZERN	ANLAGE	0		589540000000037	7079
13	8	12	20	31	REICH	PROFIT	ARM	0		363940000000037	4231
13	8	12	21	20	HORN	WARNUNG	WARNUNG	1		196740000000037	2959
13	8	12	22	29	MOTOR	INDUSTRIALISIERUNG	STRECKE	0		732890000000037	8663
13	8	12	23	7	HIRN	STUDIE	LEISTUNG	0		435140000000037	5452
13	8	12	24	27	BEEINFLUSSUNG	VERMARKTUNG		0		-1	-1
13	8	12	25	32	KOORDINATION	HANDHABUNG	KARTE	0		471140000000037	5472
13	8	12	26	33	ERÖFFNUNG	GRÜNDUNG	BEGRÜNDUNG	0		563040000000037	8918
13	8	12	27	40	KERZE	DOCHT	LICHT	0		310319999999925	4407
13	8	12	28	1	EMPFINDUNG	GELASSENHEIT	SPÜREN	0		288740000000037	4751
13	8	12	29	4	KLOSTER	EINSCHRÄNKUNG	NONNE	0		201540000000037	3271
13	8	12	30	21	LIKÖR	SEKT	SEKT	1		439890000000037	6031
13	8	12	31	8	KARTELL	KONSENS		0		-1	-1
13	8	12	32	35	NOTLAGE	DILEMMA		0		-1	-1
13	8	12	33	24	ALARM	ÜBUNG	FEUERWEHR	0		407140000000037	5615
13	8	12	34	2	GENIE	MATHEMATIK	WAHNSINN	0		160740000000037	4159
13	8	12	35	23	JUGEND	SCHWIMMBAD	SÜNDE	0		312740000000037	4903
13	8	12	36	9	ADER	GESTEIN	VENE	0		434919999999925	5159
13	8	12	37	34	BLEI	STAHL	STAHL	1		319119999999925	5631
13	8	12	38	5	BINDUNG	BABY	BEZIEHUNG	0		681069999999925	9356
13	8	12	39	22	PARTEI	ABSTIMMUNG	PRÄSIDENT	0		184009999999963	19289
13	8	12	40	13	STAAT	UNTERSTÜTZUNG	KANZLER	0		307069999999925	4632
