## Supplementary material for "Vast amounts of encoded items nullify but do not reverse the effect of sleep on declarative memory": Dataset: PAL_13_1_3.xlsx

### Sheet: Tabelle1
VP_Nr	Block	VersioN	counter	pair_code	cue	correct_answer	answer	accuracy	reactiontime1	reactiontime2
13	1	5	1	36	STRASSE	TEER	WEG	0	4974.7	5567
13	1	5	2	35	GETREIDE	DINKEL	KORN	0	1654.6	2510
13	1	5	3	10	INSTRUMENT	OBOE	OBOE	1	1342.7	2229
13	1	5	4	2	GELENK	KEULE	KUPPEL	0	1720.8	10264
13	1	5	5	9	KAUFHAUS	SCHAUFENSTER	GALERIE	0	4214.3	6702
13	1	5	6	23	ZÜGEL	WENDE	PFERD	0	5511.6	7263
13	1	5	7	11	MÖBEL	LEHNE	STUHL	0	2285.1	3330
13	1	5	8	14	ANGABE	ZEUGE		0	-1	-1
13	1	5	9	12	FLOCKEN	SCHNEE	SCHNEE	1	1303.7	2231
13	1	5	10	37	WEBER	KAMM	KLEIDUNG	0	2480.8	6508
13	1	5	11	21	BÜNDNIS	PAKT	ALLIANZ	0	4084.8	5275
13	1	5	12	22	NATUR	PFLANZE	WIESE	0	459160000000001	7695
13	1	5	13	28	STIFT	KAPPE	MALEN	0	496660000000001	6742
13	1	5	14	24	INFEKTION	SCHMERZEN	VIRUS	0	251160000000001	5919
13	1	5	15	33	REPTIL	ECHSE	ECHSE	1	270360000000001	3599
13	1	5	16	25	SPORT	SCHWEISS	FUSSBALL	0	144760000000001	2959
13	1	5	17	34	EREIGNIS	FEST		0	-1	-1
13	1	5	18	30	HEER	INFANTERIE	INFANTERIE	1	174989999999999	5391
13	1	5	19	27	SCHAUSPIEL	BÜHNE	MUSIKSTÜCK	0	3839.8	5567
13	1	5	20	19	SCHULE	HOLZ	LERNEN	0	132589999999999	2228
13	1	5	21	16	REISE	KONTINENT		0	-1	-1
13	1	5	22	39	VERLETZUNG	SCHORF		0	-1	-1
13	1	5	23	8	HEFT	NOTE	BUCH	0	201560000000001	2751
13	1	5	24	20	RIESE	SCHRITT		0	-1	-1
13	1	5	25	13	GESICHT	MASKE	AUGEN	0	3031.7	3838
13	1	5	26	38	FAHRZEUG	KETTE	AUTO	0	1768.8	2384
13	1	5	27	18	BAHNHOF	KIOSK		0	-1	-1
13	1	5	28	4	MAUER	BRÜSTUNG		0	-1	-1
13	1	5	29	5	ORCHESTER	KONZERT	KLASSIK	0	633979999999999	7787
13	1	5	30	17	SCHIFF	DOCK	BUG	0	357160000000001	4309
13	1	5	31	3	BRÜCKE	SAN FRANCISCO	GOLDEN GATE	0	641460000000001	8494
13	1	5	32	31	AUFTRAG	ARBEIT		0	-1	-1
13	1	5	33	1	KRUG	BIER		0	-1	-1
13	1	5	34	29	PINSEL	LEINWAND	MALEN	0	246379999999999	3695
13	1	5	35	7	AUFSTAND	REBELLION	REBELLION	1	2487.5	5087
13	1	5	36	32	FABRIK	PRODUKTION	PRODUKTION	1	388770000000001	5423
13	1	5	37	6	GLAUBE	BIBEL	RELIGION	0	317570000000001	4879
13	1	5	38	15	TROPEN	AMAZONAS		0	-1	-1
13	1	5	39	40	FLOTTE	DECK	KRIEG	0	508160000000001	5865
13	1	5	40	26	FAHRRAD	PEDAL	PEDALE	1	170360000000001	2672
13	2	6	1	22	ENERGIE	ÖL		0	-1	-1
13	2	6	2	18	KAMPF	SIEG	WAFFE	0	426280000000005	5398
13	2	6	3	23	NÄHEN	KREUZSTICH	STRICKEN	0	312639999999991	4836
13	2	6	4	27	MUSEUM	ÄGYPTEN	ÄGYPTEN	1	297689999999991	6907
13	2	6	5	37	STRAUSS	TULPEN	TULPEN	1	2245	4592
13	2	6	6	25	AQUARELL	GALERIE		0	-1	-1
13	2	6	7	16	NACHT	SCHEINWERFER	MOND	0	259839999999991	4194
13	2	6	8	3	GEBIRGE	EDELWEISS	TAL	0	2470.5	3116
13	2	6	9	30	BUCH	SCHRIFTSTELLER	BRIEF	0	270369999999995	13263
13	2	6	10	17	REVOLVER	KALIBER	KALIBER	1	224769999999995	3879
13	2	6	11	20	RINGE	BAUM	EHE	0	210389999999991	3103
13	2	6	12	36	INSEKT	LIBELLE	LIBELLE	1	318539999999991	5394
13	2	6	13	34	MUSKEL	SEHNE	SEHNE	1	2793.5	4757
13	2	6	14	6	DYNAMO	LICHT		0	-1	-1
13	2	6	15	33	LADEN	REKLAME	MARKT	0	423069999999995	5039
13	2	6	16	39	LABOR	PIPETTE	ARBEIT	0	283969999999995	4328
13	2	6	17	2	WEIN	BLUME	BIER	0	163369999999995	2776
13	2	6	18	26	KÜCHE	EIMER	BUDE	0	3879	5256
13	2	6	19	13	VERORDNUNG	BESCHEID	DIREKTION	0	184669999999995	3479
13	2	6	20	1	UFER	DAMM	DAMM	1	269319999999995	4000
13	2	6	21	10	TANNE	RINDE	NADEL	0	615089999999991	8143
13	2	6	22	8	FLUGZEUG	TOMATENSAFT	LUFT	0	343189999999991	4496
13	2	6	23	7	TONNE	REGEN	MÜLL	0	3122.5	4620
13	2	6	24	9	HERD	FEUER	KOCHEN	0	243169999999995	3499
13	2	6	25	40	RADIO	STIMME	ANTENNE	0	1870.5	2910
13	2	6	26	24	SPIELZEUG	PLASTIK		0	-1	-1
13	2	6	27	14	HOCHZEIT	ALTAR	LIEBE	0	518389999999991	6164
13	2	6	28	11	SCHACH	TURM	TURM	1	241069999999995	3899
13	2	6	29	38	FISCH	SCHUPPEN		0	-1	-1
13	2	6	30	35	KÜSTE	DÜNE	UFER	0	499189999999991	5704
13	2	6	31	4	WINTER	UNFALL	SCHNEE	0	248769999999995	3552
13	2	6	32	32	SCHMIED	HUFEISEN	HUFEISEN	1	132769999999995	5752
13	2	6	33	28	BIBLIOTHEK	SIGNATUR	AUSLEIHE	0	132789999999991	3954
13	2	6	34	21	ARZT	PRAXIS	KRANKHEIT	0	369269999999995	5156
13	2	6	35	31	ORKAN	WIRBEL	BRIESE	0	506869999999995	7528
13	2	6	36	29	GRILLEN	SOMMER	FLEISCH	0	206389999999991	3055
13	2	6	37	19	THEATER	REIHE	DRAMA	0	299989999999991	12458
13	2	6	38	15	GEFÄNGNIS	VERGEHEN	STRAFE	0	162869999999995	2789
13	2	6	39	12	ZEUS	HADES	HADES	1	236130000000005	5703
13	2	6	40	5	EISENBAHN	SCHIENE		0	-1	-1
13	3	7	1	33	CHARME	HERZ		0	-1	-1
13	3	7	2	34	EMANZIPATION	GLEICHSTELLUNG	EIGENSTÄNDIGKEIT	0	2313	5225
13	3	7	3	17	VERSCHIEDENHEIT	GEGENTEIL	GLEICHHEIT	0	162920000000019	3887
13	3	7	4	26	ANTWORT	BEKENNTNIS	AUSKUNFT	0	1558	2815
13	3	7	5	1	HERZLICHKEIT	GEHÄSSIGKEIT	LIEBE	0	411260000000009	5800
13	3	7	6	40	ARGUMENT	ENTSCHEIDUNG	BEGRÜNDUNG	0	494310000000009	6791
13	3	7	7	28	ENTFÜHRUNG	AUSBEUTE	FESTNAHME	0	750289999999991	9639
13	3	7	8	18	STANGE	STOSS	STIL	0	165020000000019	2438
13	3	7	9	24	DOKTOR	KLINIK	DIAGNOSE	0	250489999999991	4069
13	3	7	10	6	HEKTAR	ZAUN	ZAUN	1	165089999999991	3811
13	3	7	11	19	UMWELT	GEFÄHRDUNG		0	-1	-1
13	3	7	12	23	SCHÄDEL	LEICHE	MORD	0	468810000000009	9520
13	3	7	13	32	ZERSTÖRUNG	AUSROTTUNG		0	-1	-1
13	3	7	14	4	WEISE	ART		0	-1	-1
13	3	7	15	10	EIFERSUCHT	GRUND		0	516010000000009	6840
13	3	7	16	21	KRANKENWAGEN	NOTFALL	NOTFALL	1	246289999999991	3999
13	3	7	17	36	VERMITTLUNG	INTERVIEW	AUSKUNFT	0	137489999999991	2559
13	3	7	18	8	FIEBER	ERSCHÖPFUNG	KRANKHEIT	0	7799.5	9352
13	3	7	19	7	BOTSCHAFTER	NATIONALITÄT	AUSLAND	0	215079999999981	4375
13	3	7	20	14	PROFESSOR	HOCHSCHULE	STUDENT	0	443970000000019	6391
13	3	7	21	12	WHISKY	DUDELSACK	DUDELSACK	1	182189999999991	3600
13	3	7	22	16	FUSSKNÖCHEL	ARM	OBERARM	0	288410000000009	6568
13	3	7	23	27	LAWINE	FELSBLOCK	SCHNEE	0	159910000000009	2927
13	3	7	24	22	SCHLEIM	HAFER	SCHMUTZ	0	212810000000009	3432
13	3	7	25	29	ALGEBRA	FUNKTION	FUNKTION	1	247989999999991	3856
13	3	7	26	15	SCHLAMM	HÜRDE	LAWINE	0	162839999999991	4144
13	3	7	27	30	DARBIETUNG	BEOBACHTUNG	VORFÜHRUNG	0	255910000000009	4879
13	3	7	28	31	TODESKAMPF	LEBEN		0	-1	-1
13	3	7	29	38	ZAUBERER	ENTHÜLLUNG	KÜNSTLER	0	700789999999991	8546
13	3	7	30	2	KAMMER	GEKLAPPER		0	-1	-1
13	3	7	31	11	ÜBERBLICK	STANDPUNKT	DETAIL	0	238289999999991	4399
13	3	7	32	3	AUSBILDUNG	ZUKUNFT	ZUKUNFT	1	207910000000009	4351
13	3	7	33	5	ZITRONE	ERDBEERE	APFEL	0	137489999999991	2439
13	3	7	34	20	TINTE	BLEISTIFT	BLEISTIFT	1	260289999999991	4388
13	3	7	35	35	HAUSSCHUHE	PFEIFE		0	-1	-1
13	3	7	36	39	ÄRGER	FEINDSELIGKEIT		0	-1	-1
13	3	7	37	13	ERFOLG	LEBENSLAUF	LEBEN	0	482970000000019	6560
13	3	7	38	9	STEUER	UNTERSCHLAGUNG	HINTERGEHUNG	0	359889999999991	5847
13	3	7	39	37	MIKROSKOP	BAKTERIEN	BAKTERIEN	1	118389999999991	4192
13	3	7	40	25	METHODE	VERSUCH	ART	0	600810000000009	6648
13	4	8	1	4	TRANSPORT	LAGER	WEG	0	234720000000019	3603
13	4	8	2	7	FENSTER	BEWOHNER	GLAS	0	377720000000019	4427
13	4	8	3	1	WOHNUNG	HEIM	HERD	0	6483	7249
13	4	8	4	2	GELEGENHEIT	LIEBSCHAFT	CHANCE	0	428970000000019	5129
13	4	8	5	6	DICHTER	ZITAT	DENKER	0	2671	4831
13	4	8	6	30	STRAND	VERGNÜGEN	MEER	0	170320000000019	3127
13	4	8	7	16	PERSON	SCHADEN		0	-1	-1
13	4	8	8	10	IRRTUM	MISSVERSTÄNDNIS	VERMUTUNG	0	707910000000009	8759
13	4	8	9	36	LEERE	DUMPFHEIT		0	-1	-1
13	4	8	10	26	ADMIRAL	WAFFENRUHE	HIERARCHIE	0	269289999999991	4810
13	4	8	11	15	PLAKAT	HAMMER		0	-1	-1
13	4	8	12	24	SOZIALIST	PAROLE	KOMMUNIST	0	1631	4167
13	4	8	13	20	FLEISCH	RAUBTIER	GRILL	0	155429999999981	2479
13	4	8	14	37	FISCHER	MEER	NETZ	0	248470000000019	3791
13	4	8	15	29	SÄUGLING	WIEGE		0	-1	-1
13	4	8	16	23	ÄRA	ZEITALTER	ZEITALTER	1	255920000000019	4239
13	4	8	17	17	THEMA	INTERESSE	KONTEXT	0	307920000000019	4519
13	4	8	18	31	VERWALTUNG	GENEHMIGUNG		0	-1	-1
13	4	8	19	21	ERMÜDUNG	KREISLAUF		0	-1	-1
13	4	8	20	40	GESTALTUNG	LANDSCHAFT		0	-1	-1
13	4	8	21	13	BÜSTENHALTER	BUSEN	BUSEN	1	2127	3071
13	4	8	22	25	STIMMUNG	ATMOSPHÄRE		0	-1	-1
13	4	8	23	35	LEICHTIGKEIT	SCHWERKRAFT	SCHWERE	0	1703	5377
13	4	8	24	11	REIZ	REAKTION	REAKTION	1	195820000000019	3480
13	4	8	25	12	ABFALL	SCHMUTZ	EIMER	0	1813	4917
13	4	8	26	19	LERCHE	FRÖHLICHKEIT	FRÖHLICH	0	1823	7791
13	4	8	27	5	JUNGFRAU	SCHLEIER	STERNZEICHEN	0	257460000000009	4207
13	4	8	28	14	LÜGE	WAHRHEIT	WAHRHEIT	1	118320000000019	2851
13	4	8	29	8	FAMILIE	MUTTER	MUTTER	1	157929999999981	2409
13	4	8	30	32	MÜNDIGKEIT	ABHÄNGIGKEIT	EIGENSTÄNDIGKEIT	0	316929999999981	6869
13	4	8	31	34	ENTSPANNUNG	BEDROHUNG	STRESS	0	278720000000019	3971
13	4	8	32	28	SCHATTEN	EXISTENZ	LICHT	0	141520000000019	2151
13	4	8	33	18	BLASE	BAUCH		0	-1	-1
13	4	8	34	22	BEGINN	FOLGE	ANFANG	0	478320000000019	7133
13	4	8	35	38	PFEFFER	BUTTER	GEWÜRZ	0	288110000000009	4201
13	4	8	36	33	GETRÄNK	SCHAUM	BIER	0	395910000000009	4737
13	4	8	37	9	BEMÜHUNGEN	ANSTRENGUNG	ANSTRENGUNGEN	1	151720000000019	4949
13	4	8	38	3	GABEL	SOSSE	BESTECK	0	234320000000019	3431
13	4	8	39	27	ERFAHRUNG	UNWISSENHEIT		0	-1	-1
13	4	8	40	39	RÄUBER	DIEBSTAHL	BEUTE	0	248110000000009	4801
13	5	9	1	25	FINDIGKEIT	EINFALL	KLUGHEIT	0	292540000000037	5341
13	5	9	2	31	ANREGUNG	BEISPIEL		0	-1	-1
13	5	9	3	22	TAKT	HARFE	MUSIK	0	454340000000037	5591
13	5	9	4	12	HALLE	TURNIER	SCHWIMMEN	0	271690000000037	4727
13	5	9	5	11	GESCHOSS	PFEIL	KUGEL	0	228820000000019	3295
13	5	9	6	3	GITTER	BESCHRÄNKUNG	STÄBE	0	153520000000019	3407
13	5	9	7	23	TOTSCHLAG	BRUTALITÄT		0	-1	-1
13	5	9	8	17	SONATE	KLAVIER	KLASSIK	0	267140000000037	5655
13	5	9	9	5	KAMERAD	OPFER	MILITÄR	0	520670000000019	6512
13	5	9	10	27	STRICK	SCHLINGE	GALGEN	0	622220000000019	7860
13	5	9	11	28	GEMÜT	HEITERKEIT		0	-1	-1
13	5	9	12	35	AUFPRALL	FALL		0	-1	-1
13	5	9	13	10	VORTRAG	REDNER	PRÄSENTATION	0	174640000000037	3954
13	5	9	14	26	DUFT	GERUCH	GERUCH	1	385540000000037	5039
13	5	9	15	15	BÜCHEREI	VERLEIH	AUSLEIHE	0	118340000000037	4615
13	5	9	16	7	SPRÜHREGEN	FLUSS	MONSUN	0	224720000000019	3649
13	5	9	17	14	VERANSTALTUNG	ÖFFENTLICHKEIT		0	-1	-1
13	5	9	18	24	GANGSTER	VERBRECHEN		0	-1	-1
13	5	9	19	40	GESCHENK	UNDANK	PRÄSENT	0	344640000000037	5062
13	5	9	20	30	ZUGEHÖRIGKEIT	GENERATION		0	-1	-1
13	5	9	21	19	VERBRENNUNG	PROZESSION	ASCHE	0	463320000000019	5769
13	5	9	22	38	SEILTÄNZER	SCHWERPUNKT	AKROBAT	0	224729999999981	4071
13	5	9	23	16	KRANKHEIT	SYMPTOM	DOKTOR	0	293170000000019	4119
13	5	9	24	9	KOCHTOPF	BÜGELEISEN		0	-1	-1
13	5	9	25	32	GLETSCHER	POL	BRIESE	0	215120000000019	3903
13	5	9	26	8	ANHÄNGER	MEISTER	FANS	0	411920000000019	5207
13	5	9	27	37	STUDIUM	WIRTSCHAFT	DOZENT	0	452720000000019	7087
13	5	9	28	13	SARG	GRAB	FRIEDHOF	0	326420000000019	14056
13	5	9	29	1	INSTANZ	GESETZGEBUNG		0	-1	-1
13	5	9	30	4	TÜR	SCHRANK	TOR	0	355120000000019	4287
13	5	9	31	20	KUMMER	TRAURIGKEIT	LIEBES	0	203920000000019	3103
13	5	9	32	33	ÄHNLICHKEIT	WIEDERHOLUNG	VERSCHIEDENHEIT	0	155940000000037	5207
13	5	9	33	39	ABRECHNUNG	BANKIER		0	-1	-1
13	5	9	34	2	GEDULD	KONTROLLE		0	-1	-1
13	5	9	35	34	REGEL	KOMBINATION	AUSNAHME	0	3876	5390
13	5	9	36	18	WELLE	FLUT	WASSER	0	405059999999963	5029
13	5	9	37	6	BÜRGSCHAFT	VOLLMACHT		0	-1	-1
13	5	9	38	36	VERZIERUNG	PALAST	KUNST	0	537370000000019	6731
13	5	9	39	29	RHEUMATISMUS	IMMUNITÄT		0	-1	-1
13	5	9	40	21	ORIENTIERUNG	AUSGANG	SINN	0	252920000000019	3833
13	6	10	1	5	ANZUG	BÖRSE		0	-1	-1
13	6	10	2	18	FASCHIST	IDEOLOGIE	IDEOLOGIE	1	6671.5	9895
13	6	10	3	13	GENAUIGKEIT	AUFMERKSAMKEIT	FEINHEIT	0	269529999999981	3903
13	6	10	4	21	ELITE	VERMÖGEN		0	-1	-1
13	6	10	5	19	DROGE	VERHEIMLICHUNG	OPIUM	0	2144.5	4488
13	6	10	6	25	PARADIES	MENSCH		0	3051	5823
13	6	10	7	39	ERMORDUNG	GESTÄNDNIS	STRAFTAT	0	3687.5	5751
13	6	10	8	38	REDAKTEUR	KORRESPONDENZ	REDAKTION	0	1967.5	4884
13	6	10	9	17	KÄFER	RUINE	VOLKSWAGEN	0	375429999999981	6314
13	6	10	10	32	SCHIFFBRUCH	UNGLÜCKSFALL	DECK	0	3807	5207
13	6	10	11	2	KAMERADSCHAFT	PARTNER	VERTRAUEN	0	4847.5	10036
13	6	10	12	16	STRICH	SKIZZE	KREIS	0	584229999999981	6979
13	6	10	13	4	FAHRT	AUTOBAHN	FLUG	0	307829999999981	3934
13	6	10	14	29	ZUSPITZUNG	PUNKT	PUNKT	1	2127.5	4111
13	6	10	15	36	GESCHLECHT	MANN	MÄNNLICH	0	220729999999981	7623
13	6	10	16	8	UMARMUNG	INTEGRATION		0	-1	-1
13	6	10	17	34	VERDROSSENHEIT	RESIGNATION		0	-1	-1
13	6	10	18	20	SPIRALE	FRUCHTBARKEIT	ABGRUND	0	203940000000037	3335
13	6	10	19	7	LOYALITÄT	BRUDER	FREUND	0	4215.5	6183
13	6	10	20	9	VOLK	GEMEINDE	MASSE	0	2431.5	3807
13	6	10	21	11	DIREKTOR	GESCHÄFT	DIREKTION	0	1775.5	4783
13	6	10	22	24	MAKEL	SELBSTBEWUSSTSEIN	FEHLER	0	175129999999981	2791
13	6	10	23	22	LIEGE	VERANDA		0	-1	-1
13	6	10	24	12	ZENTIMETER	METER	METER	1	1370.5	2279
13	6	10	25	30	PASSION	ORGASMUS	LEIDENSCHAFT	0	363440000000037	5530
13	6	10	26	10	MAGEN	RESTAURANT	FLEISCH	0	231940000000037	3575
13	6	10	27	28	ANKÜNDIGUNG	EXAMEN		0	-1	-1
13	6	10	28	27	MONSTER	MUT	MUT	1	4167.5	4922
13	6	10	29	14	ZUSAMMENHANG	VORZEICHEN	KONTEXT	0	177240000000037	4356
13	6	10	30	37	NEUROSE	PSYCHOLOGIE		0	-1	-1
13	6	10	31	1	PROGNOSE	GEWISSHEIT	VORHERSAGE	0	279079999999981	5039
13	6	10	32	31	SAMT	STOFF	WEICH	0	127740000000037	2116
13	6	10	33	33	OPERATION	KOMA	CHIRURG	0	2946.5	4849
13	6	10	34	6	ABSCHLUSS	PROJEKT	ABITUR	0	3163	4112
13	6	10	35	40	PEITSCHE	MISSHANDLUNG	PFERD	0	3383.5	6559
13	6	10	36	23	SCHNORCHEL	ATLANTIK	TAUCHEN	0	212740000000037	6415
13	6	10	37	3	LINIE	BUS	BUS	1	3031.5	3639
13	6	10	38	35	VERLAUF	ENDUNG		0	-1	-1
13	6	10	39	26	POLITIKER	ZUVERSICHT	WAHLEN	0	5179	9159
13	6	10	40	15	PATIENT	THERAPIE		0	-1	-1
13	7	11	1	31	KOPPEL	STIER	PFERD	0	186270000000019	3502
13	7	11	2	29	BUDE	KÜHLSCHRANK	KÜHLSCHRANK	1	155970000000019	13367
13	7	11	3	11	SCHEIDUNG	INSTABILITÄT	ANWALT	0	1375.5	2231
13	7	11	4	8	REKORD	ARBEITSLOSIGKEIT		0	-1	-1
13	7	11	5	17	HANDSCHRIFT	BUCHSTABE	BUCHSTABE	1	2602.5	3970
13	7	11	6	16	TRAKTOR	LENKSTANGE	REIFEN	0	188990000000037	2871
13	7	11	7	39	GEWINNUNG	WERBER		0	-1	-1
13	7	11	8	1	SCHALTER	FLUGHAFEN	HEBEL	0	2414.5	3550
13	7	11	9	18	TREIBSTOFF	KILOMETER	BENZIN	0	1415.5	2346
13	7	11	10	15	ATTRAKTION	WELTWUNDER		0	-1	-1
13	7	11	11	19	BEGNADIGUNG	DROHUNG		0	-1	-1
13	7	11	12	23	KATEGORIE	GÜLTIGKEIT		0	-1	-1
13	7	11	13	2	UNTAUGLICHKEIT	FAHRER		0	-1	-1
13	7	11	14	35	BEHANDLUNG	MANDEL		0	-1	-1
13	7	11	15	37	HIRTE	SCHAF	SCHAF	1	160770000000019	4447
13	7	11	16	9	WAHL	GREMIUM	ENTSCHEIDUNG	0	260420000000019	5135
13	7	11	17	21	GANS	ENTE	HAHN	0	4975.5	7944
13	7	11	18	38	WEG	WILLE		0	-1	-1
13	7	11	19	3	COMPUTER	ZEITVERTREIB	INFORMATIK	0	300770000000019	4927
13	7	11	20	24	AUSSCHAU	GIPFEL		0	-1	-1
13	7	11	21	20	VATERUNSER	RELIGION	RELIGION	1	194370000000019	4644
13	7	11	22	33	STURZ	REGIERUNG		0	-1	-1
13	7	11	23	28	VERSEUCHUNG	RATTE		0	-1	-1
13	7	11	24	32	KRAMPF	BEIN		0	-1	-1
13	7	11	25	13	FEHLTRITT	VERANTWORTUNG		0	-1	-1
13	7	11	26	5	INSTITUTION	ABTEILUNG	GERICHT	0	222370000000019	3431
13	7	11	27	14	LEISTUNG	PROVISION	POWER	0	1303.5	2156
13	7	11	28	30	STRATEGIE	NÄHERUNG		0	-1	-1
13	7	11	29	22	KARTE	HINDERNIS		0	-1	-1
13	7	11	30	36	WALZER	GALA	TANZ	0	1423.5	3103
13	7	11	31	6	AMATEUR	HOBBY	PROFI	0	141570000000019	3192
13	7	11	32	40	WIND	ELEMENT	SEGEL	0	3193.5	4119
13	7	11	33	25	PHILOSOPHIE	SINN		0	-1	-1
13	7	11	34	4	MEDAILLE	WETTBEWERB	GOLD	0	1991.5	2751
13	7	11	35	12	ATOM	MOLEKÜL	MOLEKÜL	1	150720000000019	3512
13	7	11	36	26	HAND	GESTE	SCHRIFT	0	4582.5	6070
13	7	11	37	34	SYMBOL	WAPPEN		0	-1	-1
13	7	11	38	27	DOLCH	STICH	STICH	1	1464.5	3400
13	7	11	39	10	ZULASSUNG	NACHWEIS	ABITUR	0	6342	8975
13	7	11	40	7	BODEN	FUND		0	-1	-1
13	8	12	1	19	BAHNSTEIG	ANPASSUNG	GLEIS	0	163580000000075	2443
13	8	12	2	15	VERHAFTUNG	KLINGE	URTEIL	0	219290000000037	3527
13	8	12	3	13	STAAT	UNTERSTÜTZUNG	KANZLER	0	887080000000075	12644
13	8	12	4	26	EVOLUTION	ERWEITERUNG		0	-1	-1
13	8	12	5	10	ZAUBERKÜNSTLER	TRICK	ARTIST	0	184259999999963	4143
13	8	12	6	24	ALARM	ÜBUNG	FEUERWEHR	0	195969999999925	8808
13	8	12	7	33	ERÖFFNUNG	GRÜNDUNG	EINFÜHRUNG	0	847069999999925	11219
13	8	12	8	31	REICH	PROFIT	ARM	0	369080000000075	4234
13	8	12	9	14	SCHLAFWANDELN	UNWIRKLICHKEIT	ILLUSION	0	343169999999925	5799
13	8	12	10	5	BINDUNG	BABY		0	-1	-1
13	8	12	11	32	KOORDINATION	HANDHABUNG	SYSTEM	0	355130000000075	6111
13	8	12	12	2	GENIE	MATHEMATIK	WAHNSINN	0	1510	2815
13	8	12	13	22	PARTEI	ABSTIMMUNG	DISKUSSION	0	305140000000037	7335
13	8	12	14	7	HIRN	STUDIE	GEDANKEN	0	3294.5	4455
13	8	12	15	28	UNSTERBLICHKEIT	AUFERSTEHUNG		0	-1	-1
13	8	12	16	11	PROGRAMM	KINO		0	-1	-1
13	8	12	17	6	SCHLACHTUNG	SCHWEIN	SCHWEIN	1	206380000000075	3986
13	8	12	18	23	JUGEND	SCHWIMMBAD		0	-1	-1
13	8	12	19	38	ABEND	MORGEN	MORGEN	1	615180000000075	7268
13	8	12	20	3	BEIFALL	APPLAUS	APPLAUS	1	259959999999963	3949
13	8	12	21	8	KARTELL	KONSENS		0	-1	-1
13	8	12	22	35	NOTLAGE	DILEMMA		0	-1	-1
13	8	12	23	37	INVESTITION	KONZERN	RENDITE	0	655280000000075	11247
13	8	12	24	17	BEGRÜNDER	PRÄSIDENT		0	-1	-1
13	8	12	25	30	DORF	ISOLATION		0	-1	-1
13	8	12	26	18	PARTY	THEKE		0	-1	-1
13	8	12	27	12	HÖLLE	MYTHOS	HIMMEL	0	167969999999925	2748
13	8	12	28	4	KLOSTER	EINSCHRÄNKUNG	NONNE	0	191469999999925	2906
13	8	12	29	1	EMPFINDUNG	GELASSENHEIT		0	-1	-1
13	8	12	30	40	KERZE	DOCHT	DOCHT	1	191530000000075	2712
13	8	12	31	34	BLEI	STAHL	STAHL	1	335080000000075	6169
13	8	12	32	36	EINSPARUNG	RECHNUNG		0	-1	-1
13	8	12	33	16	FREUNDIN	ZÄRTLICHKEIT	ZÄRTLICHKEIT	1	175069999999925	6319
13	8	12	34	39	ORDNUNG	ZUCHT	CHAOS	0	2072	3054
13	8	12	35	21	LIKÖR	SEKT	SEKT	1	291169999999925	3591
13	8	12	36	20	HORN	WARNUNG	WARNUNG	1	1651.5	2839
13	8	12	37	25	BESTATTUNG	SELBSTMORD	SARG	0	447680000000075	5516
13	8	12	38	29	MOTOR	INDUSTRIALISIERUNG		0	-1	-1
13	8	12	39	9	ADER	GESTEIN	VENE	0	272290000000037	3623
13	8	12	40	27	BEEINFLUSSUNG	VERMARKTUNG		0	-1	-1
								49
