## Supplementary material for "Vast amounts of encoded items nullify but do not reverse the effect of sleep on declarative memory": Dataset: PAL_13_2_2.xlsx

### Sheet: Tabelle1
VP_Nr	Block	VersioN	counter	pair_code	cue	correct_answer	answer		accuracy	reactiontime1	reactiontime2
13	1	13	1	28	NACHRICHT	GEBURTSTAG	BRIEF	0		2768.2	3978
13	1	13	2	33	SENDER	NOTIZ	RTL	0		2620.5	3333
13	1	13	3	21	REVOLUTION	WIDERSTAND	GESCHICHTE	0		2535.4	5066
13	1	13	4	24	ENTSCHLOSSENHEIT	DURCHSETZUNG		0		-1	-1
13	1	13	5	13	ZAHLUNG	QUITTUNG	RECHNUNG	0		2289.1	3886
13	1	13	6	19	INSEL	URLAUBER	MALLE	0		4921.4	6081
13	1	13	7	29	KONJUNKTUR	DIAGNOSE	WACHSTUM	0		2007.2	3127
13	1	13	8	18	BEWERTUNG	KELLNERIN	NOTE	0		4775.3	5511
13	1	13	9	31	TEICH	ÜBERSCHWEMMUNG	FISCH	0		3548.7	4423
13	1	13	10	32	KLEIDERSCHRANK	HANDSCHUH	ZIMMER	0		790110000000001	8954
13	1	13	11	11	DOKUMENT	BESCHEINIGUNG	BRIEF	0		4203.2	5509
13	1	13	12	38	SUBMISSION	ERNIEDRIGUNG	UNTERDRÜCKUNG	0		2532.8	5090
13	1	13	13	16	TRAINING	PULS	VERBESSERUNG	0		1796.2	3549
13	1	13	14	17	WAFFE	KRIEG	KRIEG	1		378339999999999	6223
13	1	13	15	34	FRAU	BLUSE	ZÄRTLICHKEIT	0		345539999999999	7556
13	1	13	16	26	KUNSTWERK	AUFMACHUNG	ARCHITEKTUR	0		2123.3	5230
13	1	13	17	35	ZUCKER	SPEISE	SÜSS	0		8203.3	9720
13	1	13	18	9	STALL	KUH	KUH	1		4395.2	13040
13	1	13	19	12	TRAINER	STIL	INSTRUKTOR	0		2930.2	5066
13	1	13	20	20	ZAHL	PHYSIK	KOPF	0		472739999999999	5892
13	1	13	21	30	HASS	GEFECHT	LIEBE	0		110620000000001	2679
13	1	13	22	40	REGENSCHIRM	BEDARF	EVENTUALITÄT	0		17770.4	20001
13	1	13	23	14	MUSIK	OPER		0		-1	-1
13	1	13	24	7	KRANZ	NEST	KERZE	0		915200000000012	5322
13	1	13	25	4	SPRECHER	AUFRUF	NACHRICHTEN	0		174179999999999	3972
13	1	13	26	3	OZEAN	KRABBE	FISCH	0		438339999999999	6016
13	1	13	27	6	BEGEISTERUNG	GEFÜHL	FREUDE	0		175039999999999	2598
13	1	13	28	5	AUFTAKT	SPIEL	ANFANG	0		203629999999999	3671
13	1	13	29	2	PARK	VEGETATION	CENTRAL	0		222329999999999	3815
13	1	13	30	8	BEWUNDERUNG	SCHÖNHEIT		0		-1	-1
13	1	13	31	23	STREIK	KONFLIKT	DEMONSTRATION	0		807139999999999	10935
13	1	13	32	39	FREILASSUNG	AUFENTHALT	GEFÄNGNIS	0		175139999999999	3930
13	1	13	33	25	GERICHTSHOF	UNWAHRHEIT	MEINEID	0		399639999999999	5084
13	1	13	34	1	WAHNSINN	ANSTALT		0		-1	-1
13	1	13	35	27	SUBSTANZ	SEELE	DROGEN	0		293310000000001	3998
13	1	13	36	22	WIEDERHERSTELLUNG	VERSCHLECHTERUNG	SPEICHERN	0		239120000000001	4991
13	1	13	37	15	VERBRÜDERUNG	ENTSCHULDIGUNG	FRIEDEN	0		414339999999999	6135
13	1	13	38	36	KLEINIGKEIT	WAAGE		0		-1	-1
13	1	13	39	37	FLAMME	LEUCHTE	FEUER	0		292120000000001	3610
13	1	13	40	10	MILCH	KÄSE	KUH	0		137539999999999	2588
13	2	14	1	40	LEBER	ORGAN	ALKOHOL	0		4164.5	5276
13	2	14	2	12	UNHEIL	ALPTRAUM		0		-1	-1
13	2	14	3	14	WANGE	CHRIST	GESICHT	0		603130000000005	6983
13	2	14	4	13	URLAUB	AUSFALL	MALLE	0		3951.5	5367
13	2	14	5	18	KONFRONTATION	RACHE	VORWURF	0		438230000000005	5614
13	2	14	6	21	UNABHÄNGIGKEIT	SELBSTBESTIMMUNG	EIGENSTÄNDIGKEIT	0		4159.5	8319
13	2	14	7	10	SCHMUGGEL	IMPORT	EXPORT	0		309430000000005	4167
13	2	14	8	2	SOLO	MUSIKINSTRUMENT	SINGLE	0		165560000000009	2839
13	2	14	9	27	HINDERUNG	SIEGEL	UNHEIL	0		4119.5	5305
13	2	14	10	31	TOD	NOTWEHR	LEBEN	0		340530000000005	4169
13	2	14	11	34	NACHBARSCHAFT	HECKE	HECKE	1		271189999999991	7239
13	2	14	12	7	VORBEREITUNG	VERÖFFENTLICHUNG		0		-1	-1
13	2	14	13	36	SÄUFER	WIRT	ALKOHOL	0		6063.5	7455
13	2	14	14	38	ZELT	ZIRKUS	ZIRKUS	1		277530000000005	3951
13	2	14	15	26	RASSE	NATIONALIST	NATIONALISMUS	0		426280000000005	10207
13	2	14	16	5	GANG	TOR		0		-1	-1
13	2	14	17	23	FLÜCHTLING	ASYL	ASYL	1		132739999999991	3855
13	2	14	18	22	AUTOR	ERFINDUNG	ROMAN	0		371089999999991	5519
13	2	14	19	6	LIMIT	MAXIMUM		0		-1	-1
13	2	14	20	30	DIAKONIE	VERSORGUNG	GLAUBE	0		3921.5	4825
13	2	14	21	17	TECHNOLOGIE	GEHIRNWÄSCHE	FORSCHUNG	0		1487.5	9727
13	2	14	22	4	INFLATION	ENTWERTUNG	WERTVERFALL	0		446780000000005	9583
13	2	14	23	33	KNOBLAUCH	VAMPIR	HEXE	0		122396000000001	13823
13	2	14	24	8	EXPERIMENT	UNTERSUCHUNG	AUSWERTUNG	0		579960000000009	7263
13	2	14	25	20	ERKLÄRUNG	WISSENSCHAFT	VERTRAG	0		537560000000009	7673
13	2	14	26	37	PARLAMENT	KANZLER	REGIME	0		444539999999991	8781
13	2	14	27	11	PRÄDIKAT	PRIMA	SUBSTANTIV	0		203139999999991	4567
13	2	14	28	15	LAMM	MITTAGESSEN	FLEISCH	0		387380000000005	6767
13	2	14	29	19	MINIMUM	NOTWENDIGKEIT	MAXIMUM	0		456760000000009	6087
13	2	14	30	35	LIST	NAZI	HINTERLISTIG	0		546339999999991	7191
13	2	14	31	39	GESELLSCHAFT	EINHEIT	VERTRAG	0		3007.5	4495
13	2	14	32	9	INTENSIVSTATION	KRANKENHAUS	UNFALL	0		2367.5	3248
13	2	14	33	16	FREUNDSCHAFT	GEFÄHRTE	VERTRAUEN	0		459160000000009	7050
13	2	14	34	24	VATER	VORBILD	ANFÜHRER	0		438160000000009	5677
13	2	14	35	1	GEMEINSCHAFT	ZUSAMMENARBEIT	ALLE	0		480760000000009	5423
13	2	14	36	32	SCHLUSSFOLGERUNG	KONSEQUENZ		0		-1	-1
13	2	14	37	3	IDIOT	UNSINN	NICHT TRUMP	0		743160000000009	11383
13	2	14	38	28	SCHLÄGER	KRIMINALITÄT	GEWALT	0		11644.3	12424
13	2	14	39	29	FAUST	GEWALT	GÖTHE	0		2413	5567
13	2	14	40	25	FRIEDEN	ALLIANZ	FLAGGE	0		162319999999995	7735
13	3	15	1	36	INFORMATIK	PROGRAMMIERUNG	COMPUTER	0		270070000000019	5276
13	3	15	2	1	PYRAMIDE	ARCHITEKTUR	ARCHITEKTUR	1		569979999999981	7806
13	3	15	3	3	VORSTAND	LEITER	PRÄSIDENT	0		1895.5	3319
13	3	15	4	26	POLIZEI	EINSATZ	EXEKUTIVE	0		224270000000019	4543
13	3	15	5	37	BEFRAGUNG	MEHRHEIT	VERHÖHR	0		482360000000009	8215
13	3	15	6	25	DRECK	VERUNREINIGUNG	SCHMUTZ	0		215070000000019	4022
13	3	15	7	24	AKTEUR	DRAMATIK	DRAMA	0		295170000000019	6815
13	3	15	8	31	ERMITTLUNG	SCHULD	POLIZEI	0		3287.5	5709
13	3	15	9	9	SUBKULTUR	UNTERGRUND		0		-1	-1
13	3	15	10	8	GELIEBTE	GEHEIMNIS	BETRUG	0		532770000000019	6271
13	3	15	11	6	MANDANT	RECHT	ANWALT	0		1799.5	2583
13	3	15	12	18	ERNÄHRUNG	EIWEIß	VEGAN	0		199170000000019	6745
13	3	15	13	10	ZOO	BÄR	TIER	0		2909.5	4979
13	3	15	14	19	ARBEITER	EINKOMMEN	STUDENT	0		2241.5	3777
13	3	15	15	17	KOOPERATION	MITHILFE	ZUSAMMENARBEIT	0		222370000000019	4071
13	3	15	16	22	STROH	WALDBRAND	GRAS	0		594370000000019	7527
13	3	15	17	21	AUSEINANDERSETZUNG	ÜBERLEGUNG	STREIT	0		2599.5	3361
13	3	15	18	15	TRITT	SOHLE	ARSCH	0		1773.5	2885
13	3	15	19	38	GEGNER	WAFFENSTILLSTAND	OPPOSITION	0		456770000000019	6815
13	3	15	20	14	REGIME	ZERSCHLAGUNG	NSDAP	0		327870000000019	5135
13	3	15	21	29	INTERVENTION	STREIT		0		-1	-1
13	3	15	22	20	REGENBOGEN	FARBE	FARBE	1		148370000000019	4179
13	3	15	23	34	PATRIOTISMUS	EXTREMISMUS	NATIONALISMUS	0		263170000000019	9049
13	3	15	24	13	WANDEL	ZWISCHENZEIT		0		-1	-1
13	3	15	25	30	ERDBALL	WELTKARTE		0		-1	-1
13	3	15	26	35	GOTT	VEREHRUNG	MACHT	0		191970000000019	5895
13	3	15	27	28	BILD	FOTO	ZEICHNUNG	0		503239999999991	6671
13	3	15	28	4	BRILLE	KRAWATTE	SCHMUCK	0		2631.5	3743
13	3	15	29	7	DONNER	BLITZ	WETTER	0		106370000000019	2791
13	3	15	30	5	STÜTZE	BEGLEITER		0		-1	-1
13	3	15	31	2	UNTERSCHRIFT	FORMULAR	SIGNATUR	0		224070000000019	4779
13	3	15	32	16	SONNE	GRAD	LICHT	0		970570000000019	11569
13	3	15	33	39	DESSERT	HONIG	SÜSS	0		239170000000019	3699
13	3	15	34	12	TECHNIKER	INGENIEUR	ELEKTRIKER	0		905689999999991	11827
13	3	15	35	32	FORMEL	BERECHNUNG	EINS	0		156770000000019	6071
13	3	15	36	40	BEARBEITUNG	HONORAR		0		-1	-1
13	3	15	37	23	OPPOSITION	VERWEIGERUNG	MINDERHEIT	0		210979999999981	9373
13	3	15	38	33	TAGEBUCH	BIOGRAPHIE	BIOGRAPHIE	1		480770000000019	8075
13	3	15	39	11	SCHÄTZUNG	SPEKULATION	VERMUTUNG	0		693170000000019	9210
13	3	15	40	27	KUNST	ARTIST	GALLERIE	0		176879999999981	2808
13	4	16	1	1	BEHÖRDE	KÜNDIGUNG		0		-1	-1
13	4	16	2	24	MODE	HOSE	KLEID	0		320910000000009	3957
13	4	16	3	6	BEVÖLKERUNG	MASSE	MASSE	1		2052	2649
13	4	16	4	9	SCHNITT	FILM	MUSTER	0		217579999999981	3047
13	4	16	5	17	JUSTIZ	GLAUBWÜRDIGKEIT	GERECHTIGKEIT	0		241579999999981	4263
13	4	16	6	38	PRIESTER	KATHEDRALE	KIRCHE	0		3758	4799
13	4	16	7	25	CHARAKTER	OFFENHEIT		0		-1	-1
13	4	16	8	29	GERICHT	VERHANDLUNG	JUSTIZIA	0		395179999999981	6583
13	4	16	9	28	BOOT	MATROSE	BUG	0		447189999999991	5305
13	4	16	10	18	ASSISTENT	PROFESSION	PROFESSION	1		288589999999991	6453
13	4	16	11	36	BOMBE	TERRORIST	TERROR	0		198910000000009	7416
13	4	16	12	19	AFFÄRE	PARTNERSCHAFT	BETRUG	0		243170000000019	3319
13	4	16	13	10	FLÄCHE	ZENTRUM	HEKTAR	0		387189999999991	7775
13	4	16	14	34	STUDENT	KLAUSUR	PROFESSOR	0		414370000000019	8335
13	4	16	15	14	KOCH	OFEN	GERICHT	0		304770000000019	3951
13	4	16	16	11	PHASE	STADIUM	ZEITALTER	0		421589999999991	8191
13	4	16	17	7	KOMMENTAR	PRESSE		0		-1	-1
13	4	16	18	31	EXEKUTION	ERSCHIEßUNG	ERSCHIESSUNG	1		676789999999991	10439
13	4	16	19	21	RANG	HIERARCHIE	MILITÄR	0		222389999999991	3575
13	4	16	20	22	DIREKTION	BESCHLUSS	ANORDNUNG	0		844779999999981	10535
13	4	16	21	5	NATION	EINIGKEIT	BEHÖRDE	0		309579999999981	5015
13	4	16	22	37	MÖRDER	SÜNDE	GERICHT	0		366220000000019	4669
13	4	16	23	20	ANLAGE	RENDITE	RENDITE	1		384970000000019	8761
13	4	16	24	30	AUSKUNFT	PROPAGANDA		0		-1	-1
13	4	16	25	13	JOURNALIST	PRESSEFREIHEIT	MAGAZIN	0		477029999999981	7191
13	4	16	26	4	UNRECHT	BENACHTEILIGUNG		0		-1	-1
13	4	16	27	12	KAPITALISMUS	KOMMUNISMUS	SOZIALISMUS	0		303979999999981	5629
13	4	16	28	26	PUBLIKUM	ZUSCHAUER	ZUHÖRER	0		374979999999981	9299
13	4	16	29	23	BOSS	HEMD	HUGO	0		385379999999981	5037
13	4	16	30	35	FREUDE	LUST	GLÜCK	0		264779999999981	3503
13	4	16	31	16	BIRKE	LAUB	STAMM	0		570389999999991	6467
13	4	16	32	2	GEFAHR	HAI	HUT	0		266770000000019	4019
13	4	16	33	32	BAUER	FARM	FARMER	0		402379999999981	8049
13	4	16	34	33	VERGÜTUNG	GELD	RÜCKLAGE	0		4202.5	5509
13	4	16	35	39	FLIRT	ROMANTIK	SEX	0		103198999999999	10935
13	4	16	36	15	VISUM	TOURISMUS	URLAUB	0		234379999999981	5655
13	4	16	37	27	ROUTE	HEIMWEG	KARTE	0		215179999999981	3223
13	4	16	38	3	SEE	WASSER	LAND	0		179970000000019	2295
13	4	16	39	8	BEFUGNIS	ERMÄCHTIGUNG	ERLAUBNIS	0		141579999999981	2839
13	4	16	40	40	VIRUS	ERREGER	INFEKTION	0		430379999999981	6011
13	5	1	1	27	GRUNDRECHT	VERFASSUNG	VERFASSUNG	1		2107	5211
13	5	1	2	29	MANGEL	VERZICHT	VIELFALT	0		4687	5680
13	5	1	3	40	PUPPE	KIND	KIND	1		148540000000037	3010
13	5	1	4	7	ZEITUNG	DRUCK	KIOSK	0		140959999999963	2860
13	5	1	5	31	NÄSSE	GEWITTER	UNWETTER	0		461590000000037	5895
13	5	1	6	18	TRINKSPRUCH	SPRICHWORT	SPRICHWORT	1		302379999999981	4544
13	5	1	7	22	LÖSUNG	PROBLEM	PROBLEM	1		1290.5	3288
13	5	1	8	37	ANEKDOTE	WITZ	WITZ	1		473170000000019	6470
13	5	1	9	28	URHEBER	KAUSALITÄT	KARTELL	0		448290000000037	7448
13	5	1	10	20	INFORMATION	INHALT		0		-1	-1
13	5	1	11	32	EINGEBUNG	IDEE	IDEE	1		1654	2294
13	5	1	12	39	SCHAMGEFÜHL	KÖRPER	EHRFURCHT	0		276790000000037	4048
13	5	1	13	33	RÜSTUNG	ANGRIFF	RITTER	0		279190000000037	3857
13	5	1	14	12	NUTZEN	KOSTEN	GEBRAUCH	0		2678	3718
13	5	1	15	1	PELZ	FUCHS	FUCHS	1		421579999999981	5256
13	5	1	16	35	FIGUR	BRETT	BRETT	1		510820000000019	6504
13	5	1	17	25	SPASS	FEIER	ERNST	0		3414	3981
13	5	1	18	4	STURM	WINDHAUCH	BÖHE	0		501570000000019	5840
13	5	1	19	10	ABSPRACHE	VERTRAG	EINHALTUNG	0		234209999999963	3767
13	5	1	20	6	CHAOS	STRUKTUR	ORDNUNG	0		281270000000019	4304
13	5	1	21	30	BEGRIFF	BEDEUTUNG	TERMINUS	0		3951	5474
13	5	1	22	24	BEDÜRFNIS	WERBUNG	LUST	0		330390000000037	4348
13	5	1	23	14	STERN	WEIHNACHTEN	MOND	0		2271	3647
13	5	1	24	17	STAUB	SAUBERKEIT	REIN	0		4286.5	7175
13	5	1	25	9	FORM	KREIS	QUADRAT	0		309329999999981	5063
13	5	1	26	15	BECHER	KAFFEE	KAFFEE	1		212540000000037	4972
13	5	1	27	2	MASCHINE	APPARAT	WASCHEN	0		238420000000019	6559
13	5	1	28	21	DEMOKRATIE	SYSTEM	STAATSFORM	0		683190000000037	8730
13	5	1	29	8	BARGELD	WERT	SCHEIN	0		5343	6388
13	5	1	30	3	STILLE	EINSAMKEIT	GERÄUSCH	0		3450	4829
13	5	1	31	19	ERDE	STEIN	ELEMENT	0		3404	4588
13	5	1	32	5	BERUF	ANERKENNUNG	PROFESSION	0		2343	3951
13	5	1	33	16	VOGEL	KATZE	ERLE	0		3880	4459
13	5	1	34	26	SKLAVE	KÖNIG	HERRSCHER	0		669179999999981	10620
13	5	1	35	11	GEHIRN	BEWUSSTSEIN		0		-1	-1
13	5	1	36	38	FÄHIGKEIT	VERANLAGUNG		0		-1	-1
13	5	1	37	23	SÄNGER	KÜNSTLER	SCHAUSPIELER	0		523179999999981	8169
13	5	1	38	13	KUGEL	QUADRAT	WÜRFEL	0		5182	6246
13	5	1	39	34	EMPFEHLUNG	RAT		0		-1	-1
13	5	1	40	36	RÜCKSCHRITT	VERGANGENHEIT	NIEDERLAGE	0		2882	4779
13	6	2	1	15	SEEGANG	DAMPFER	WELLE	0		242040000000037	3438
13	6	2	2	9	GESPENST	ERSCHEINUNG	ERSCHEINUNG	1		321179999999981	5849
13	6	2	3	32	TRAUM	WIRKLICHKEIT		0		-1	-1
13	6	2	4	24	GNADE	BARMHERZIGKEIT	RECHT	0		227109999999963	3057
13	6	2	5	22	MACHT	HERRSCHER	GOTT	0		991709999999963	10461
13	6	2	6	28	UHR	KIRCHE	ZEIT	0		163109999999963	3239
13	6	2	7	4	KRITIK	ZWEIFEL	DISKUSSION	0		335920000000019	4879
13	6	2	8	23	BUNGALOW	SIEDLUNG	SIEDLUNG	1		437520000000019	8615
13	6	2	9	2	MALER	PIANIST	LACKIERER	0		264720000000019	4231
13	6	2	10	21	ANSTAND	SITTE	HALTUNG	0		206320000000019	3031
13	6	2	11	27	SCHICKSAL	IRONIE		0		-1	-1
13	6	2	12	12	KOMÖDIE	DRAMA	THEATER	0		9327	10559
13	6	2	13	3	VERLUST	ABNAHME		0		-1	-1
13	6	2	14	16	KRITERIUM	AUSWAHL	ATRIBUT	0		679920000000019	14511
13	6	2	15	18	SCHMETTERLING	BLÜTE	HAMMER	0		497079999999981	8119
13	6	2	16	8	BERG	HÜTTE	TAL	0		154309999999963	3272
13	6	2	17	37	DÄMMERUNG	MORGENGRAUEN	MORGENGRAUEN	1		172609999999963	3950
13	6	2	18	36	AUSWERTUNG	ERGEBNIS	ERGEBNIS	1		249940000000037	4183
13	6	2	19	30	SPRACHE	AKUSTIK	SCHRIFT	0		724720000000019	9544
13	6	2	20	25	DISZIPLIN	GEHORSAM		0		-1	-1
13	6	2	21	7	GRAS	VIEH	HEU	0		260720000000019	3695
13	6	2	22	11	EHE	VERLOBUNG	RING	0		314029999999981	3886
13	6	2	23	17	VERSCHLEIERUNG	KOPFTUCH	BURKA	0		195890000000037	3449
13	6	2	24	13	TIER	FROSCH	PFERD	0		575120000000019	8431
13	6	2	25	40	POSTKUTSCHE	PFERD	PFERD	1		3448.5	4848
13	6	2	26	5	FREUND	VERTRAUEN	VERTRAUEN	1		4942	6279
13	6	2	27	29	TAL	WIESE	BERG	0		1271	2167
13	6	2	28	20	BEGRÜSSUNG	FREUNDLICHKEIT	ABSCHIED	0		478309999999963	8239
13	6	2	29	6	ZUWACHS	FORTSCHRITT	MENGE	0		402320000000019	4622
13	6	2	30	33	ERLÖSUNG	HIMMELREICH		0		-1	-1
13	6	2	31	10	ILLUSION	WAHRNEHMUNG	GEIST	0		251009999999963	4262
13	6	2	32	19	GEISEL	GEFANGENER	GEFANGENER	1		475909999999963	7786
13	6	2	33	14	HAUT	BLUT	BLUT	1		3292	4260
13	6	2	34	38	NEFFE	GROSSMUTTER	GROSSMUTTER	1		157979999999981	3999
13	6	2	35	1	BLICK	PERSPEKTIVE	KONTAKT	0		283909999999963	3743
13	6	2	36	31	HÄRTE	KRAFT	EISEN	0		279109999999963	8919
13	6	2	37	34	PRÜFUNG	MISSERFOLG	NOTE	0		328490000000037	4124
13	6	2	38	39	FASS	KELLER	BIER	0		844220000000019	9869
13	6	2	39	26	FRAGE	EINWAND	ANTWORT	0		142020000000019	2532
13	6	2	40	35	ANFORDERUNG	SCHWIERIGKEIT	SCHWIERIGKEIT	1		413520000000019	15831
13	7	3	1	19	GESUNDHEIT	IMPFUNG	FREUDE	0		243529999999981	3883
13	7	3	2	3	TÄUSCHUNG	ECHTHEIT	BETRUG	0		1882.5	2797
13	7	3	3	7	NORM	MORAL	REGEL	0		340129999999981	4801
13	7	3	4	24	RICHTER	GERECHTIGKEIT	URTEIL	0		531909999999963	6647
13	7	3	5	22	ZEIT	URSPRUNG		0		-1	-1
13	7	3	6	34	ERDGESCHOSS	DACHBODEN		0		-1	-1
13	7	3	7	20	LARVE	RAUPE	RAUPE	1		1578.5	4071
13	7	3	8	25	ZWIELICHT	UNTERWELT	GEFAHR	0		427909999999963	5367
13	7	3	9	33	AUTO	PRESTIGE	BUS	0		234329999999981	4217
13	7	3	10	12	DAMPF	LOKOMOTIVE	LOKOMOTIVE	1		212459999999963	4069
13	7	3	11	13	HELDENMUT	TAPFERKEIT	EHRENHAFTIGKEIT	0		222329999999981	6103
13	7	3	12	18	GEDÄCHTNIS	ELEFANT	KOPF	0		428729999999981	4999
13	7	3	13	1	GIFT	MORD		0		-1	-1
13	7	3	14	21	STOLZ	RUHM	EHRE	0		328709999999963	4973
13	7	3	15	30	TAT	ABSICHT	VERBRECHEN	0		574029999999981	7193
13	7	3	16	2	VULKAN	EXPLOSION	AUSBRUCH	0		176809999999963	3047
13	7	3	17	35	PROFIL	QUERSCHNITT		0		-1	-1
13	7	3	18	23	ARMUT	ELEND	REICHTUM	0		179929999999981	3031
13	7	3	19	4	STUHL	SESSEL	MÖBEL	0		122920000000019	7951
13	7	3	20	17	GEIST	FLASCHE	ERSCHEINUNG	0		243929999999981	5543
13	7	3	21	38	DEFINITION	KONZEPT	ERKLÄRUNG	0		266129999999981	5005
13	7	3	22	40	PLAN	GROSSSTADT	KARTE	0		312729999999981	3879
13	7	3	23	5	INDUSTRIE	BRANCHE	PRODUKTION	0		167929999999981	4023
13	7	3	24	31	VERGLEICH	GLEICHNIS	ÄHNLICHKEIT	0		3693	6039
13	7	3	25	36	JUNGE	MÄDCHEN	MÄDCHEN	1		693020000000019	9255
13	7	3	26	16	GEBÄUDE	HOTEL	BANK	0		219840000000037	7807
13	7	3	27	29	PUDDING	SÜSSIGKEITEN	SÜSSSPEISE	0		164429999999981	7401
13	7	3	28	28	SEGEN	SCHÖPFER	GELD	0		279009999999963	3321
13	7	3	29	27	ALKOHOL	OPIUM	KONSUM	0		136529999999981	2479
13	7	3	30	32	CHANCE	BEGEGNUNG	MÖGLICHKEIT	0		392509999999963	8565
13	7	3	31	14	FORDERUNG	GEHALT	INVESTITION	0		473529999999981	7199
13	7	3	32	11	APFEL	PFIRSICH	ZITRONE	0		207929999999981	3647
13	7	3	33	26	BEWEIS	TATSACHE	GERICHT	0		946170000000019	10505
13	7	3	34	6	BESITZ	ANTEIL		0		-1	-1
13	7	3	35	37	WOLLE	KLEIDUNG	WEBER	0		235309999999963	3681
13	7	3	36	39	GESCHREI	PANIK	STILLE	0		2858	3903
13	7	3	37	15	PAPIER	BRIEF	BRIEF	1		184709999999963	2839
13	7	3	38	9	ANSICHT	MEINUNG	ÜBERSICHT	0		532729999999981	7673
13	7	3	39	10	LEIDENSCHAFT	KUSS	PASSION	0		286129999999981	4117
13	7	3	40	8	MEINEID	EHRENHAFTIGKEIT	GERICHT	0		212729999999981	5231
13	8	4	1	32	DIENER	HALTUNG	BEDIENSTETER	0		469290000000037	6942
13	8	4	2	33	BEGABUNG	VERERBUNG	TALENT	0		1495.5	5159
13	8	4	3	21	DIAMANT	GOLD	GOLD	1		3695.5	4455
13	8	4	4	31	MERKMAL	DETAIL	ATRIBUT	0		231630000000075	3935
13	8	4	5	29	ANFÜHRER	CHEF	UNTERDRÜCKTER	0		522330000000075	7423
13	8	4	6	13	NAGEL	METALL	EISEN	0		210190000000037	3365
13	8	4	7	14	ERGÄNZUNG	ZUSATZ	ZUSATZ	1		268940000000037	4897
13	8	4	8	7	HIMMEL	FIRMAMENT	HÖLLE	0		141340000000037	2631
13	8	4	9	25	BETTLER	UNGLÜCK	MILLIONÄR	0		3591.5	6759
13	8	4	10	2	SCHÜLER	DOZENT	LEHRER	0		1847.5	2815
13	8	4	11	5	MÖNCH	NONNE	NONNE	1		222669999999925	3295
13	8	4	12	15	MOOR	SUMPF	SUMPF	1		6439.5	7879
13	8	4	13	3	SALAT	GARTEN	FLEISCH	0		179930000000075	2887
13	8	4	14	12	THEORIE	AUSNAHME	AUSNAHME	1		3407.5	8785
13	8	4	15	39	GESCHICHTE	ENTWICKLUNG	EVOLUTION	0		4164	13413
13	8	4	16	10	ZIEL	RICHTUNG	WEG	0		241069999999925	3935
13	8	4	17	34	SCHLEMMER	LECKERBISSEN	SCHLECKERMAUL	0		2839.5	5159
13	8	4	18	22	ZIMMER	ECKE	WOHNUNG	0		547980000000075	6551
13	8	4	19	9	LAUNE	HUMOR	HALTUNG	0		2487.5	3383
13	8	4	20	28	GÖTTIN	GEBET	DIVINE	0		1567.5	8103
13	8	4	21	17	KLIPPE	ABGRUND	ABGRUND	1		4751.5	5887
13	8	4	22	40	GENUSS	ZIGARRE	LECKER	0		546480000000075	6159
13	8	4	23	35	FAHNE	EROBERUNG	EROBERUNG	1		385440000000037	5983
13	8	4	24	37	ANGST	SCHLANGE	GEIST	0		210340000000037	2911
13	8	4	25	4	ANGEBOT	MARKT	NACHFRAGE	0		134390000000037	2695
13	8	4	26	18	BESESSENHEIT	TEUFEL		0		-1	-1
13	8	4	27	1	GRUPPE	VERSAMMLUNG	GESELLSCHAFT	0		366859999999963	6375
13	8	4	28	16	ERFORSCHUNG	PATENT	ENTDECKUNG	0		555940000000037	8023
13	8	4	29	26	DICKICHT	WALD	WALD	1		290340000000037	6319
13	8	4	30	30	MUSIKER	AKKORDEON	SCHAUSPIELER	0		212319999999925	3567
13	8	4	31	6	STIRN	KINN	KINN	1		2607.5	3503
13	8	4	32	36	POLIZIST	WACHE	ZIVILIST	0		394740000000037	5185
13	8	4	33	20	ANDEUTUNG	VERDACHT	VERMUTUNG	0		248380000000075	5541
13	8	4	34	11	AUFGABE	ERLEDIGUNG		0		-1	-1
13	8	4	35	23	GEDICHT	LIEBE	LIED	0		224730000000075	3079
13	8	4	36	38	SAUERSTOFF	LUFT	ATMUNG	0		219559999999963	4215
13	8	4	37	19	BETRAG	WECHSEL	SUMME	0		167669999999925	2527
13	8	4	38	24	LABYRINTH	SUCHE	SUCHE	1		1447.5	2887
13	8	4	39	8	GLÜCK	ZUFALL	PECH	0		144159999999963	2707
13	8	4	40	27	VERRAT	TREUE		0		-1	-1
