## Supplementary material for "Vast amounts of encoded items nullify but do not reverse the effect of sleep on declarative memory": Dataset: PAL_13_2_3.xlsx

### Sheet: Tabelle1
VP_Nr	Block	VersioN	counter	pair_code	cue	correct_answer	answer	accuracy	reactiontime1	reactiontime2
13	1	13	1	7	KRANZ	NEST	KERZEN	0	2982.2	3977
13	1	13	2	27	SUBSTANZ	SEELE	STOFF	0	1506.1	2124
13	1	13	3	36	KLEINIGKEIT	WAAGE		0	-1	-1
13	1	13	4	31	TEICH	ÜBERSCHWEMMUNG	SEE	0	1344.1	1696
13	1	13	5	24	ENTSCHLOSSENHEIT	DURCHSETZUNG		0	-1	-1
13	1	13	6	19	INSEL	URLAUBER	FESTLAND	0	2767.3	4455
13	1	13	7	5	AUFTAKT	SPIEL	ANFANG	0	1511.1	3143
13	1	13	8	22	WIEDERHERSTELLUNG	VERSCHLECHTERUNG		0	-1	-1
13	1	13	9	16	TRAINING	PULS		0	-1	-1
13	1	13	10	8	BEWUNDERUNG	SCHÖNHEIT		0	-1	-1
13	1	13	11	15	VERBRÜDERUNG	ENTSCHULDIGUNG		0	-1	-1
13	1	13	12	39	FREILASSUNG	AUFENTHALT	GEFANGENSCHAFT	0	2998.2	5039
13	1	13	13	14	MUSIK	OPER	THEATER	0	2815.3	3904
13	1	13	14	1	WAHNSINN	ANSTALT		0	-1	-1
13	1	13	15	20	ZAHL	PHYSIK	KOPF	0	169410000000001	2518
13	1	13	16	4	SPRECHER	AUFRUF		0	-1	-1
13	1	13	17	40	REGENSCHIRM	BEDARF	EVENTUALITÄT	0	2532.3	7956
13	1	13	18	2	PARK	VEGETATION		0	-1	-1
13	1	13	19	30	HASS	GEFECHT	LIEBE	0	1300.3	2108
13	1	13	20	21	REVOLUTION	WIDERSTAND	ENTWICLUNG	0	1543.5	3290
13	1	13	21	33	SENDER	NOTIZ	RADIO	0	2388.2	3972
13	1	13	22	18	BEWERTUNG	KELLNERIN		0	-1	-1
13	1	13	23	6	BEGEISTERUNG	GEFÜHL		0	-1	-1
13	1	13	24	10	MILCH	KÄSE	KUH	0	767010000000001	8998
13	1	13	25	37	FLAMME	LEUCHTE	FEUER	0	1631.2	2770
13	1	13	26	28	NACHRICHT	GEBURTSTAG	BRIEF	0	1772.3	3380
13	1	13	27	26	KUNSTWERK	AUFMACHUNG	ARCHITEKTUR	0	1895.2	5679
13	1	13	28	38	SUBMISSION	ERNIEDRIGUNG	UNTERDRÜCKUNG	0	288089999999999	5138
13	1	13	29	13	ZAHLUNG	QUITTUNG		0	-1	-1
13	1	13	30	3	OZEAN	KRABBE	ATLANTIK	0	311929999999999	4808
13	1	13	31	29	KONJUNKTUR	DIAGNOSE		0	-1	-1
13	1	13	32	32	KLEIDERSCHRANK	HANDSCHUH		0	-1	-1
13	1	13	33	25	GERICHTSHOF	UNWAHRHEIT	RICHTER	0	539429999999999	6130
13	1	13	34	12	TRAINER	STIL	SPIELER	0	271929999999999	3598
13	1	13	35	23	STREIK	KONFLIKT	DEMONSTRATION	0	2927	5064
13	1	13	36	17	WAFFE	KRIEG	MORD	0	195929999999999	7479
13	1	13	37	9	STALL	KUH	KUH	1	252710000000001	6367
13	1	13	38	35	ZUCKER	SPEISE	GUSS	0	321529999999999	3879
13	1	13	39	11	DOKUMENT	BESCHEINIGUNG		0	-1	-1
13	1	13	40	34	FRAU	BLUSE	ZÄRTLICHKEIT	0	233929999999999	5279
13	2	14	1	28	SCHLÄGER	KRIMINALITÄT	GEWALT	0	179419999999995	2690
13	2	14	2	3	IDIOT	UNSINN		0	-1	-1
13	2	14	3	14	WANGE	CHRIST	MUND	0	358039999999991	4884
13	2	14	4	20	ERKLÄRUNG	WISSENSCHAFT	BEGRÜNDUNG	0	201539999999991	4567
13	2	14	5	38	ZELT	ZIRKUS	ZIRKUS	1	224739999999991	3127
13	2	14	6	32	SCHLUSSFOLGERUNG	KONSEQUENZ	FAZIT	0	367119999999995	4663
13	2	14	7	15	LAMM	MITTAGESSEN	BRATEN	0	343139999999991	6535
13	2	14	8	22	AUTOR	ERFINDUNG		0	-1	-1
13	2	14	9	2	SOLO	MUSIKINSTRUMENT	SINGLE	0	399939999999991	5111
13	2	14	10	6	LIMIT	MAXIMUM	BEGRENZUNG	0	557939999999991	7575
13	2	14	11	27	HINDERUNG	SIEGEL		0	-1	-1
13	2	14	12	34	NACHBARSCHAFT	HECKE	HECKE	1	276639999999991	3646
13	2	14	13	5	GANG	TOR		0	-1	-1
13	2	14	14	13	URLAUB	AUSFALL	VISUM	0	395119999999995	5111
13	2	14	15	8	EXPERIMENT	UNTERSUCHUNG	FORSCHUNG	0	370819999999995	5063
13	2	14	16	10	SCHMUGGEL	IMPORT	DROGEN	0	102396000000001	14298
13	2	14	17	26	RASSE	NATIONALIST	NATIONALISMUS	0	470819999999995	9396
13	2	14	18	16	FREUNDSCHAFT	GEFÄHRTE	VERTRAUEN	0	201389999999991	4215
13	2	14	19	23	FLÜCHTLING	ASYL	ASYL	1	110680000000005	2367
13	2	14	20	37	PARLAMENT	KANZLER	WAHL	0	177539999999991	4023
13	2	14	21	30	DIAKONIE	VERSORGUNG	SEKTE	0	421519999999995	4919
13	2	14	22	29	FAUST	GEWALT	GÖTHE	0	142289999999991	4784
13	2	14	23	35	LIST	NAZI	MUSIK	0	570089999999991	6654
13	2	14	24	1	GEMEINSCHAFT	ZUSAMMENARBEIT		0	-1	-1
13	2	14	25	19	MINIMUM	NOTWENDIGKEIT	MAXIMUM	0	142019999999995	3500
13	2	14	26	33	KNOBLAUCH	VAMPIR	HEXE	0	302919999999995	4615
13	2	14	27	12	UNHEIL	ALPTRAUM		0	-1	-1
13	2	14	28	25	FRIEDEN	ALLIANZ	KRIEG	0	340219999999995	4778
13	2	14	29	24	VATER	VORBILD	ANFÜHRER	0	503939999999991	6420
13	2	14	30	36	SÄUFER	WIRT	ALKOHOLIKER	0	607319999999995	8330
13	2	14	31	17	TECHNOLOGIE	GEHIRNWÄSCHE		0	-1	-1
13	2	14	32	31	TOD	NOTWEHR	LEBEN	0	212639999999991	3054
13	2	14	33	7	VORBEREITUNG	VERÖFFENTLICHUNG		0	-1	-1
13	2	14	34	9	INTENSIVSTATION	KRANKENHAUS		0	-1	-1
13	2	14	35	11	PRÄDIKAT	PRIMA	SUBSTANTIV	0	243569999999995	5489
13	2	14	36	18	KONFRONTATION	RACHE		0	-1	-1
13	2	14	37	4	INFLATION	ENTWERTUNG	WERTVERFALL	0	248739999999991	4903
13	2	14	38	40	LEBER	ORGAN	NIERE	0	421539999999991	4855
13	2	14	39	21	UNABHÄNGIGKEIT	SELBSTBESTIMMUNG	EIGENSTÄNDIGKEIT	0	506230000000005	7359
13	2	14	40	39	GESELLSCHAFT	EINHEIT	MASSE	0	335939999999991	5016
13	3	15	1	25	DRECK	VERUNREINIGUNG	SCHMUTZ	0	12411	13549
13	3	15	2	34	PATRIOTISMUS	EXTREMISMUS	NATIONALISMUS	0	200289999999991	4215
13	3	15	3	16	SONNE	GRAD	LICHT	0	234339999999991	3292
13	3	15	4	1	PYRAMIDE	ARCHITEKTUR	WELTWUNDER	0	690639999999991	8330
13	3	15	5	24	AKTEUR	DRAMATIK	SCHAUSPIELER	0	454339999999991	6128
13	3	15	6	11	SCHÄTZUNG	SPEKULATION		0	-1	-1
13	3	15	7	6	MANDANT	RECHT	ANWALT	0	1511.5	2487
13	3	15	8	27	KUNST	ARTIST	KULTUR	0	148760000000009	2319
13	3	15	9	31	ERMITTLUNG	SCHULD		0	-1	-1
13	3	15	10	20	REGENBOGEN	FARBE	FARBEN	1	292770000000019	3975
13	3	15	11	28	BILD	FOTO	FILM	0	250360000000009	3639
13	3	15	12	19	ARBEITER	EINKOMMEN		0	-1	-1
13	3	15	13	30	ERDBALL	WELTKARTE		0	-1	-1
13	3	15	14	38	GEGNER	WAFFENSTILLSTAND	FEIND	0	210029999999981	2980
13	3	15	15	13	WANDEL	ZWISCHENZEIT		0	-1	-1
13	3	15	16	39	DESSERT	HONIG	SÜSSSPEISE	0	681660000000009	9539
13	3	15	17	14	REGIME	ZERSCHLAGUNG	DIKTATUR	0	4730	6220
13	3	15	18	36	INFORMATIK	PROGRAMMIERUNG	COMPUTER	0	379139999999991	5207
13	3	15	19	21	AUSEINANDERSETZUNG	ÜBERLEGUNG		0	-1	-1
13	3	15	20	2	UNTERSCHRIFT	FORMULAR		0	-1	-1
13	3	15	21	40	BEARBEITUNG	HONORAR		0	-1	-1
13	3	15	22	23	OPPOSITION	VERWEIGERUNG	GEGNER	0	2743.5	4047
13	3	15	23	18	ERNÄHRUNG	EIWEIß		0	-1	-1
13	3	15	24	15	TRITT	SOHLE	ARSCH	0	270139999999991	3694
13	3	15	25	29	INTERVENTION	STREIT	EINGRIFF	0	264739999999991	3831
13	3	15	26	10	ZOO	BÄR		0	-1	-1
13	3	15	27	8	GELIEBTE	GEHEIMNIS	BETRUG	0	4890.5	6228
13	3	15	28	32	FORMEL	BERECHNUNG	EINS	0	115039999999991	3426
13	3	15	29	5	STÜTZE	BEGLEITER		0	-1	-1
13	3	15	30	35	GOTT	VEREHRUNG	HERRSCHER	0	310339999999991	4263
13	3	15	31	37	BEFRAGUNG	MEHRHEIT		0	-1	-1
13	3	15	32	7	DONNER	BLITZ	BLITZ	1	132620000000019	2295
13	3	15	33	26	POLIZEI	EINSATZ	EXEKUTIVE	0	634360000000009	8968
13	3	15	34	17	KOOPERATION	MITHILFE		0	-1	-1
13	3	15	35	33	TAGEBUCH	BIOGRAPHIE	BIOGRAFIE	1	4090.5	7706
13	3	15	36	9	SUBKULTUR	UNTERGRUND		0	-1	-1
13	3	15	37	12	TECHNIKER	INGENIEUR	ELEKTRIKER	0	165060000000009	3594
13	3	15	38	22	STROH	WALDBRAND	RUM	0	1464.5	2535
13	3	15	39	3	VORSTAND	LEITER	PRÄSIDENT	0	546360000000009	7738
13	3	15	40	4	BRILLE	KRAWATTE		0	-1	-1
13	4	16	1	12	KAPITALISMUS	KOMMUNISMUS	KOMMUNISMUS	1	150870000000019	3907
13	4	16	2	33	VERGÜTUNG	GELD		0	-1	-1
13	4	16	3	7	KOMMENTAR	PRESSE		0	-1	-1
13	4	16	4	30	AUSKUNFT	PROPAGANDA	ANSAGE	0	2703.5	3503
13	4	16	5	18	ASSISTENT	PROFESSION	PROFESSOR	0	169989999999991	8095
13	4	16	6	11	PHASE	STADIUM	ZEIT	0	944420000000019	9943
13	4	16	7	24	MODE	HOSE	KLEIDUNG	0	177570000000019	3079
13	4	16	8	3	SEE	WASSER	ENTE	0	402110000000009	4823
13	4	16	9	35	FREUDE	LUST	GLÜCK	0	223170000000019	3152
13	4	16	10	17	JUSTIZ	GLAUBWÜRDIGKEIT	GERECHTIGKEIT	0	1871.5	3455
13	4	16	11	40	VIRUS	ERREGER	INFEKTION	0	5255.5	6767
13	4	16	12	8	BEFUGNIS	ERMÄCHTIGUNG	ERLAUBNIS	0	137129999999981	3007
13	4	16	13	28	BOOT	MATROSE	SEE	0	508770000000019	5727
13	4	16	14	15	VISUM	TOURISMUS	URLAUB	0	193939999999991	3693
13	4	16	15	39	FLIRT	ROMANTIK		0	-1	-1
13	4	16	16	2	GEFAHR	HAI	HORN	0	303170000000019	3807
13	4	16	17	4	UNRECHT	BENACHTEILIGUNG		0	-1	-1
13	4	16	18	26	PUBLIKUM	ZUSCHAUER	ZUSCHAUER	1	1447.5	2936
13	4	16	19	16	BIRKE	LAUB	WALD	0	250920000000019	2958
13	4	16	20	14	KOCH	OFEN	BRATEN	0	251170000000019	3407
13	4	16	21	5	NATION	EINIGKEIT	LAND	0	2151.5	2631
13	4	16	22	13	JOURNALIST	PRESSEFREIHEIT		0	-1	-1
13	4	16	23	31	EXEKUTION	ERSCHIEßUNG	ERSCHIESSUNG	1	203870000000019	5070
13	4	16	24	22	DIREKTION	BESCHLUSS	ANSTALT	0	505920000000019	6868
13	4	16	25	38	PRIESTER	KATHEDRALE	GLAUBE	0	300270000000019	3929
13	4	16	26	23	BOSS	HEMD	HUGO	0	184079999999981	2569
13	4	16	27	36	BOMBE	TERRORIST	TERROR	0	433060000000009	6326
13	4	16	28	9	SCHNITT	FILM	FILM	1	172239999999991	2407
13	4	16	29	25	CHARAKTER	OFFENHEIT	FIGUR	0	470939999999991	6823
13	4	16	30	34	STUDENT	KLAUSUR	DOZENT	0	558370000000019	7410
13	4	16	31	19	AFFÄRE	PARTNERSCHAFT	FLIRT	0	224470000000019	3188
13	4	16	32	10	FLÄCHE	ZENTRUM	HEKTAR	0	2933.5	4192
13	4	16	33	21	RANG	HIERARCHIE	HIERARCHIE	1	231870000000019	4542
13	4	16	34	20	ANLAGE	RENDITE	RENDITE	1	194370000000019	3575
13	4	16	35	6	BEVÖLKERUNG	MASSE	MASSE	1	113570000000019	2079
13	4	16	36	1	BEHÖRDE	KÜNDIGUNG		0	-1	-1
13	4	16	37	27	ROUTE	HEIMWEG	KARTE	0	123039999999991	1989
13	4	16	38	32	BAUER	FARM	FARMER	0	233160000000009	4329
13	4	16	39	37	MÖRDER	SÜNDE	TÖTER	0	255070000000019	5254
13	4	16	40	29	GERICHT	VERHANDLUNG	GERECHTIGKEIT	0	404770000000019	5914
13	5	1	1	14	STERN	WEIHNACHTEN	SCHNUPPE	0	383570000000019	5587
13	5	1	2	11	GEHIRN	BEWUSSTSEIN	KOPF	0	303190000000037	4311
13	5	1	3	36	RÜCKSCHRITT	VERGANGENHEIT		0	-1	-1
13	5	1	4	1	PELZ	FUCHS	FUCHS	1	158370000000019	2671
13	5	1	5	37	ANEKDOTE	WITZ	WITZ	1	234379999999981	4072
13	5	1	6	5	BERUF	ANERKENNUNG	PASSION	0	170120000000019	3031
13	5	1	7	25	SPASS	FEIER		0	-1	-1
13	5	1	8	39	SCHAMGEFÜHL	KÖRPER		0	-1	-1
13	5	1	9	34	EMPFEHLUNG	RAT		0	-1	-1
13	5	1	10	16	VOGEL	KATZE	LERCHE	0	563190000000037	6680
13	5	1	11	27	GRUNDRECHT	VERFASSUNG	VERFASSUNG	1	538909999999963	7262
13	5	1	12	12	NUTZEN	KOSTEN		0	-1	-1
13	5	1	13	24	BEDÜRFNIS	WERBUNG		0	-1	-1
13	5	1	14	6	CHAOS	STRUKTUR	ORDNUNG	0	203170000000019	3293
13	5	1	15	13	KUGEL	QUADRAT	QUADRAT	1	255370000000019	3949
13	5	1	16	4	STURM	WINDHAUCH	BÖHE	0	146770000000019	3124
13	5	1	17	3	STILLE	EINSAMKEIT	GERÄUSCH	0	712790000000037	9159
13	5	1	18	29	MANGEL	VERZICHT	VIELFALT	0	160790000000037	2865
13	5	1	19	22	LÖSUNG	PROBLEM	PROBLEM	1	148579999999981	2790
13	5	1	20	7	ZEITUNG	DRUCK	MAGAZIN	0	184770000000019	3009
13	5	1	21	33	RÜSTUNG	ANGRIFF	RITTER	0	194179999999981	3199
13	5	1	22	20	INFORMATION	INHALT		0	-1	-1
13	5	1	23	15	BECHER	KAFFEE	KAFFEE	1	172790000000037	2703
13	5	1	24	18	TRINKSPRUCH	SPRICHWORT		0	-1	-1
13	5	1	25	30	BEGRIFF	BEDEUTUNG		0	-1	-1
13	5	1	26	21	DEMOKRATIE	SYSTEM	STAATSFORM	0	190740000000037	3687
13	5	1	27	38	FÄHIGKEIT	VERANLAGUNG		0	-1	-1
13	5	1	28	8	BARGELD	WERT	KREDIT	0	399640000000037	5235
13	5	1	29	9	FORM	KREIS		0	-1	-1
13	5	1	30	23	SÄNGER	KÜNSTLER	SCHAUSPIELER	0	2125	4191
13	5	1	31	19	ERDE	STEIN	MARS	0	231940000000037	2863
13	5	1	32	35	FIGUR	BRETT	BRETT	1	295190000000037	3687
13	5	1	33	10	ABSPRACHE	VERTRAG		0	-1	-1
13	5	1	34	17	STAUB	SAUBERKEIT	STERNEN	0	172790000000037	4736
13	5	1	35	26	SKLAVE	KÖNIG	HERRSCHER	0	2550	4047
13	5	1	36	2	MASCHINE	APPARAT		0	-1	-1
13	5	1	37	28	URHEBER	KAUSALITÄT	ERFINDER	0	240220000000019	3566
13	5	1	38	31	NÄSSE	GEWITTER	TROCKENHEIT	0	374390000000037	5375
13	5	1	39	40	PUPPE	KIND	KIND	1	135029999999981	2488
13	5	1	40	32	EINGEBUNG	IDEE	IDEE	1	184459999999963	4809
13	6	2	1	26	FRAGE	EINWAND	ANTWORT	0	1314	2354
13	6	2	2	24	GNADE	BARMHERZIGKEIT	RECHT	0	1228.5	1896
13	6	2	3	5	FREUND	VERTRAUEN	FEIND	0	1014	2934
13	6	2	4	19	GEISEL	GEFANGENER	GEFANGENER	1	203179999999981	3955
13	6	2	5	10	ILLUSION	WAHRNEHMUNG	ERSCHEINUNG	0	2836	4420
13	6	2	6	6	ZUWACHS	FORTSCHRITT		0	-1	-1
13	6	2	7	4	KRITIK	ZWEIFEL		0	-1	-1
13	6	2	8	28	UHR	KIRCHE	ZEIT	0	1608	2720
13	6	2	9	16	KRITERIUM	AUSWAHL		0	-1	-1
13	6	2	10	18	SCHMETTERLING	BLÜTE		0	-1	-1
13	6	2	11	9	GESPENST	ERSCHEINUNG	ERSCHEINUNG	1	304270000000019	5328
13	6	2	12	11	EHE	VERLOBUNG	RING	0	1584	3192
13	6	2	13	31	HÄRTE	KRAFT	STAHL	0	2199	5583
13	6	2	14	8	BERG	HÜTTE	TAL	0	1992	2656
13	6	2	15	36	AUSWERTUNG	ERGEBNIS	ERGEBNIS	1	1463	2798
13	6	2	16	32	TRAUM	WIRKLICHKEIT	WIRKLUCHKEIT	1	1152	3160
13	6	2	17	25	DISZIPLIN	GEHORSAM		0	-1	-1
13	6	2	18	12	KOMÖDIE	DRAMA	DRAMA	1	4829.5	5524
13	6	2	19	29	TAL	WIESE	BERG	0	1506	2170
13	6	2	20	23	BUNGALOW	SIEDLUNG	SIEDLUNG	1	4023	6839
13	6	2	21	15	SEEGANG	DAMPFER	EBBE	0	2367	3151
13	6	2	22	21	ANSTAND	SITTE		0	-1	-1
13	6	2	23	22	MACHT	HERRSCHER	HERRSCHER	1	364429999999981	4856
13	6	2	24	37	DÄMMERUNG	MORGENGRAUEN	MORGENGRAUEN	1	157729999999981	3503
13	6	2	25	34	PRÜFUNG	MISSERFOLG	NOTE	0	2815	3407
13	6	2	26	33	ERLÖSUNG	HIMMELREICH		0	-1	-1
13	6	2	27	20	BEGRÜSSUNG	FREUNDLICHKEIT	VERABSCHIEDUNG	0	334970000000019	5600
13	6	2	28	14	HAUT	BLUT	BLUT	1	7904	9331
13	6	2	29	39	FASS	KELLER	BIER	0	4420	5012
13	6	2	30	3	VERLUST	ABNAHME		0	-1	-1
13	6	2	31	27	SCHICKSAL	IRONIE		0	-1	-1
13	6	2	32	17	VERSCHLEIERUNG	KOPFTUCH	BURKA	0	149509999999963	2415
13	6	2	33	7	GRAS	VIEH	WEIDE	0	394779999999981	4736
13	6	2	34	13	TIER	FROSCH	HUND	0	369579999999981	4400
13	6	2	35	40	POSTKUTSCHE	PFERD	PFERD	1	172240000000037	2799
13	6	2	36	38	NEFFE	GROSSMUTTER	GROSSMUTTER	1	316779999999981	6009
13	6	2	37	35	ANFORDERUNG	SCHWIERIGKEIT		0	-1	-1
13	6	2	38	1	BLICK	PERSPEKTIVE	KONTAKT	0	1411.5	2455
13	6	2	39	30	SPRACHE	AKUSTIK	SPRECHEN	0	272609999999963	3895
13	6	2	40	2	MALER	PIANIST	LACKIERER	0	1406	3448
13	7	3	1	29	PUDDING	SÜSSIGKEITEN	SCHLECKERMAUL	0	167820000000019	8945
13	7	3	2	24	RICHTER	GERECHTIGKEIT	HENKER	0	144370000000019	2269
13	7	3	3	33	AUTO	PRESTIGE	MOBIL	0	127820000000019	2110
13	7	3	4	19	GESUNDHEIT	IMPFUNG		0	-1	-1
13	7	3	5	8	MEINEID	EHRENHAFTIGKEIT	SCHWUR	0	217520000000019	3316
13	7	3	6	27	ALKOHOL	OPIUM	SÄUFER	0	293020000000019	5650
13	7	3	7	30	TAT	ABSICHT	GESCHEHEN	0	279920000000019	4903
13	7	3	8	18	GEDÄCHTNIS	ELEFANT		0	-1	-1
13	7	3	9	26	BEWEIS	TATSACHE	VERMUTUNG	0	305509999999963	4314
13	7	3	10	25	ZWIELICHT	UNTERWELT		0	-1	-1
13	7	3	11	40	PLAN	GROSSSTADT		0	-1	-1
13	7	3	12	37	WOLLE	KLEIDUNG	WEBER	0	1847	3623
13	7	3	13	20	LARVE	RAUPE	RAUPE	1	167920000000019	2999
13	7	3	14	17	GEIST	FLASCHE	ERSCHEINUNG	0	6059	8055
13	7	3	15	7	NORM	MORAL		0	-1	-1
13	7	3	16	22	ZEIT	URSPRUNG	PHASE	0	418309999999963	5063
13	7	3	17	38	DEFINITION	KONZEPT		0	-1	-1
13	7	3	18	12	DAMPF	LOKOMOTIVE	RAUCH	0	321520000000019	3958
13	7	3	19	39	GESCHREI	PANIK		0	-1	-1
13	7	3	20	31	VERGLEICH	GLEICHNIS		0	-1	-1
13	7	3	21	1	GIFT	MORD		0	-1	-1
13	7	3	22	5	INDUSTRIE	BRANCHE	ERFINDUNG	0	404720000000019	5596
13	7	3	23	4	STUHL	SESSEL	MÖBEL	0	313659999999963	4610
13	7	3	24	16	GEBÄUDE	HOTEL	BANK	0	302320000000019	4159
13	7	3	25	11	APFEL	PFIRSICH	ZITRONE	0	163909999999963	3103
13	7	3	26	34	ERDGESCHOSS	DACHBODEN		0	-1	-1
13	7	3	27	35	PROFIL	QUERSCHNITT	KATEGORIE	0	231920000000019	4335
13	7	3	28	28	SEGEN	SCHÖPFER		0	-1	-1
13	7	3	29	3	TÄUSCHUNG	ECHTHEIT	V	0	317209999999963	4068
13	7	3	30	9	ANSICHT	MEINUNG	KARTE	0	4551	5279
13	7	3	31	2	VULKAN	EXPLOSION		0	-1	-1
13	7	3	32	13	HELDENMUT	TAPFERKEIT	EHRE	0	248720000000019	3623
13	7	3	33	15	PAPIER	BRIEF	BUCH	0	1847	2599
13	7	3	34	21	STOLZ	RUHM	EHRE	0	281520000000019	3927
13	7	3	35	14	FORDERUNG	GEHALT		0	-1	-1
13	7	3	36	36	JUNGE	MÄDCHEN	GESCHLECHT	0	816720000000019	9916
13	7	3	37	32	CHANCE	BEGEGNUNG	MÖGLICHKEIT	0	485009999999963	6914
13	7	3	38	6	BESITZ	ANTEIL		0	-1	-1
13	7	3	39	10	LEIDENSCHAFT	KUSS		0	-1	-1
13	7	3	40	23	ARMUT	ELEND	REICH	0	139020000000019	2359
13	8	4	1	9	LAUNE	HUMOR		0	-1	-1
13	8	4	2	22	ZIMMER	ECKE	WOHNUNG	0	345530000000075	4927
13	8	4	3	24	LABYRINTH	SUCHE	SUCHE	1	115909999999963	2055
13	8	4	4	7	HIMMEL	FIRMAMENT	HÖLLE	0	211130000000075	3510
13	8	4	5	25	BETTLER	UNGLÜCK	SKLAVE	0	522330000000075	6288
13	8	4	6	1	GRUPPE	VERSAMMLUNG	GESELLSCHAFT	0	663130000000075	8340
13	8	4	7	4	ANGEBOT	MARKT		0	-1	-1
13	8	4	8	31	MERKMAL	DETAIL	KATEGORIE	0	153530000000075	5303
13	8	4	9	34	SCHLEMMER	LECKERBISSEN		0	-1	-1
13	8	4	10	23	GEDICHT	LIEBE	BUCH	0	370900000000373	6037
13	8	4	11	18	BESESSENHEIT	TEUFEL		0	-1	-1
13	8	4	12	32	DIENER	HALTUNG	SKLAVE	0	210330000000075	3888
13	8	4	13	37	ANGST	SCHLANGE	GEIST	0	455730000000075	5389
13	8	4	14	36	POLIZIST	WACHE	RICHTER	0	395140000000037	5068
13	8	4	15	5	MÖNCH	NONNE	NONNE	1	581930000000075	7571
13	8	4	16	15	MOOR	SUMPF	DRECK	0	255930000000075	3580
13	8	4	17	16	ERFORSCHUNG	PATENT		0	-1	-1
13	8	4	18	13	NAGEL	METALL	EISEN	0	162630000000075	3706
13	8	4	19	20	ANDEUTUNG	VERDACHT		0	-1	-1
13	8	4	20	30	MUSIKER	AKKORDEON	SCHAUSPIELER	0	234330000000075	4567
13	8	4	21	29	ANFÜHRER	CHEF		0	-1	-1
13	8	4	22	3	SALAT	GARTEN	FLEISCH	0	683640000000037	7973
13	8	4	23	28	GÖTTIN	GEBET		0	-1	-1
13	8	4	24	17	KLIPPE	ABGRUND	ABGRUND	1	172630000000075	2896
13	8	4	25	39	GESCHICHTE	ENTWICKLUNG	URSPRUNG	0	283040000000037	6422
13	8	4	26	14	ERGÄNZUNG	ZUSATZ		0	-1	-1
13	8	4	27	33	BEGABUNG	VERERBUNG	TALENT	0	149519999999925	2791
13	8	4	28	6	STIRN	KINN	KINN	1	135119999999925	2392
13	8	4	29	26	DICKICHT	WALD	WALD	1	897430000000075	9846
13	8	4	30	19	BETRAG	WECHSEL	SUMME	0	175030000000075	2842
13	8	4	31	27	VERRAT	TREUE		0	-1	-1
13	8	4	32	12	THEORIE	AUSNAHME	AUSNAHME	1	246340000000037	3766
13	8	4	33	38	SAUERSTOFF	LUFT	LUFT	1	591230000000075	6559
13	8	4	34	8	GLÜCK	ZUFALL	FREUDE	0	412909999999963	5440
13	8	4	35	35	FAHNE	EROBERUNG	AUFGABE	0	338340000000037	4598
13	8	4	36	11	AUFGABE	ERLEDIGUNG	FAHNE	0	278440000000037	3779
13	8	4	37	40	GENUSS	ZIGARRE		0	-1	-1
13	8	4	38	2	SCHÜLER	DOZENT	STUDENT	0	1987.5	3287
13	8	4	39	21	DIAMANT	GOLD	HART	0	513530000000075	6679
13	8	4	40	10	ZIEL	RICHTUNG	WEG	0	146330000000075	1887
