## Supplementary material for "Vast amounts of encoded items nullify but do not reverse the effect of sleep on declarative memory": Dataset: PAL_14_1_2.xlsx

### Sheet: Tabelle1
VP_Nr	Block	VersioN	counter	pair_code	cue	correct_answer	answer	accuracy	reactiontime1	reactiontime2
14	1	4	1	22	ZIMMER	ECKE	HAUS	0	4984	6668
14	1	4	2	2	SCHÜLER	DOZENT	LEHRER	0	7283.2	9275
14	1	4	3	21	DIAMANT	GOLD	GOLD	1	1823	3314
14	1	4	4	9	LAUNE	HUMOR	SPASS	0	6980.2	10060
14	1	4	5	7	HIMMEL	FIRMAMENT	BLAU	0	7119.2	9135
14	1	4	6	38	SAUERSTOFF	LUFT		0	-1	-1
14	1	4	7	16	ERFORSCHUNG	PATENT	WISSENSCHAFT	0	14011.2	17299
14	1	4	8	12	THEORIE	AUSNAHME	IDEE	0	414310000000001	6490
14	1	4	9	4	ANGEBOT	MARKT	LADEN	0	10981.1	13280
14	1	4	10	29	ANFÜHRER	CHEF	GRUPPE	0	10980.1	13109
14	1	4	11	32	DIENER	HALTUNG	HALTUNG	1	305520000000001	5480
14	1	4	12	23	GEDICHT	LIEBE	LIEBE	1	519910000000001	6831
14	1	4	13	14	ERGÄNZUNG	ZUSATZ		0	-1	-1
14	1	4	14	25	BETTLER	UNGLÜCK	KÖNIG	0	392720000000001	7599
14	1	4	15	3	SALAT	GARTEN	DRESSING	0	12090.2	14247
14	1	4	16	24	LABYRINTH	SUCHE		0	-1	-1
14	1	4	17	5	MÖNCH	NONNE	KLOSTER	0	755729999999999	9853
14	1	4	18	18	BESESSENHEIT	TEUFEL	DÄMON	0	369520000000001	5752
14	1	4	19	37	ANGST	SCHLANGE	FURCHT	0	584620000000001	8022
14	1	4	20	19	BETRAG	WECHSEL	RECHNUNG	0	947110000000001	11896
14	1	4	21	39	GESCHICHTE	ENTWICKLUNG	VERGANGENHEIT	0	13471.5	16414
14	1	4	22	36	POLIZIST	WACHE	HILFE	0	973520000000001	11271
14	1	4	23	27	VERRAT	TREUE		0	-1	-1
14	1	4	24	10	ZIEL	RICHTUNG	START	0	11359.1	12687
14	1	4	25	8	GLÜCK	ZUFALL		0	-1	-1
14	1	4	26	6	STIRN	KINN	KINN	1	350109999999998	4781
14	1	4	27	15	MOOR	SUMPF	WALD	0	582329999999999	7556
14	1	4	28	34	SCHLEMMER	LECKERBISSEN	EIS	0	11369.5	12682
14	1	4	29	17	KLIPPE	ABGRUND		0	-1	-1
14	1	4	30	11	AUFGABE	ERLEDIGUNG		0	-1	-1
14	1	4	31	31	MERKMAL	DETAIL	ZEICHEN	0	411429999999999	6079
14	1	4	32	28	GÖTTIN	GEBET		0	-1	-1
14	1	4	33	20	ANDEUTUNG	VERDACHT	ZEICHEN	0	804679999999999	9895
14	1	4	34	1	GRUPPE	VERSAMMLUNG	INDIVIDUUM	0	686329999999999	10110
14	1	4	35	35	FAHNE	EROBERUNG	MAST	0	610429999999999	7376
14	1	4	36	30	MUSIKER	AKKORDEON		0	-1	-1
14	1	4	37	33	BEGABUNG	VERERBUNG	ARTIST	0	597099999999977	2301
14	1	4	38	26	DICKICHT	WALD	BUSCH	0	12903.3	14271
14	1	4	39	40	GENUSS	ZIGARRE	WEIN	0	17663.3	18850
14	1	4	40	13	NAGEL	METALL	METALL	1	295609999999998	5396
14	2	5	1	21	BÜNDNIS	PAKT	VEREIN	0	714539999999991	9161
14	2	5	2	2	GELENK	KEULE	ARM	0	466319999999995	6151
14	2	5	3	18	BAHNHOF	KIOSK	SCHALTER	0	670319999999995	9049
14	2	5	4	40	FLOTTE	DECK	BOOT	0	10149.2	11829
14	2	5	5	15	TROPEN	AMAZONAS	AMAZONAS	1	13591.2	16215
14	2	5	6	25	SPORT	SCHWEISS	BEWEGUNG	0	440719999999995	6775
14	2	5	7	22	NATUR	PFLANZE		0	-1	-1
14	2	5	8	29	PINSEL	LEINWAND	FARBE	0	371569999999995	7287
14	2	5	9	14	ANGABE	ZEUGE	DATUM	0	346260000000009	6087
14	2	5	10	8	HEFT	NOTE	BLOCK	0	937519999999995	11127
14	2	5	11	9	KAUFHAUS	SCHAUFENSTER	KASSE	0	354910000000009	5279
14	2	5	12	33	REPTIL	ECHSE	ELEFANT	0	839939999999991	11167
14	2	5	13	27	SCHAUSPIEL	BÜHNE	DRAMA	0	359939999999991	5592
14	2	5	14	11	MÖBEL	LEHNE	HOLZ	0	155023999999999	17278
14	2	5	15	7	AUFSTAND	REBELLION		0	-1	-1
14	2	5	16	3	BRÜCKE	SAN FRANCISCO	FLUSS	0	319119999999995	4711
14	2	5	17	12	FLOCKEN	SCHNEE	SCHNEE	1	127139999999991	2647
14	2	5	18	1	KRUG	BIER	BIER	1	163119999999995	3287
14	2	5	19	28	STIFT	KAPPE	FÜLLER	0	295939999999991	6415
14	2	5	20	32	FABRIK	PRODUKTION	ARBEITER	0	499939999999991	7695
14	2	5	21	34	EREIGNIS	FEST		0	-1	-1
14	2	5	22	5	ORCHESTER	KONZERT	DIRIGENT	0	277519999999995	6391
14	2	5	23	16	REISE	KONTINENT	URLAUB	0	968739999999991	12055
14	2	5	24	24	INFEKTION	SCHMERZEN	VIRUS	0	489519999999995	6295
14	2	5	25	20	RIESE	SCHRITT	ZWERG	0	269539999999991	4502
14	2	5	26	26	FAHRRAD	PEDAL	KETTE	0	1624.5	3210
14	2	5	27	19	SCHULE	HOLZ	LEHRER	0	916739999999991	10959
14	2	5	28	17	SCHIFF	DOCK	KAPITÄN	0	502319999999995	7815
14	2	5	29	10	INSTRUMENT	OBOE	GEIGE	0	11736.5	13495
14	2	5	30	4	MAUER	BRÜSTUNG	STEIN	0	11573.8	12895
14	2	5	31	30	HEER	INFANTERIE	INFANTERIE	1	286319999999995	5642
14	2	5	32	38	FAHRZEUG	KETTE	AUTO	0	574839999999991	7829
14	2	5	33	39	VERLETZUNG	SCHORF	WUNDE	0	392230000000005	5014
14	2	5	34	6	GLAUBE	BIBEL	GOTT	0	233580000000005	4095
14	2	5	35	36	STRASSE	TEER	WEG	0	447919999999995	5471
14	2	5	36	13	GESICHT	MASKE	AUGEN	0	655830000000005	8119
14	2	5	37	35	GETREIDE	DINKEL	BROT	0	500880000000005	6866
14	2	5	38	23	ZÜGEL	WENDE	KUTSCHE	0	385219999999995	6884
14	2	5	39	37	WEBER	KAMM	KAMM	1	611119999999995	7484
14	2	5	40	31	AUFTRAG	ARBEIT	JOB	0	10130.2	11546
14	3	6	1	11	SCHACH	TURM	TURM	1	432320000000019	6367
14	3	6	2	9	HERD	FEUER	TOPF	0	411210000000009	5967
14	3	6	3	24	SPIELZEUG	PLASTIK	BÄR	0	4967.5	6975
14	3	6	4	10	TANNE	RINDE	BAUM	0	695939999999991	8503
14	3	6	5	26	KÜCHE	EIMER		0	-1	-1
14	3	6	6	21	ARZT	PRAXIS		0	-1	-1
14	3	6	7	17	REVOLVER	KALIBER	KALIBER	1	214979999999981	4195
14	3	6	8	31	ORKAN	WIRBEL	BÖE	0	2051.5	9849
14	3	6	9	25	AQUARELL	GALERIE	GEMÄLDE	0	858460000000009	11945
14	3	6	10	2	WEIN	BLUME	FLASCHE	0	663139999999991	9165
14	3	6	11	19	THEATER	REIHE	KINO	0	243339999999991	4257
14	3	6	12	14	HOCHZEIT	ALTAR	VERLOBUNG	0	110793999999999	13991
14	3	6	13	37	STRAUSS	TULPEN	GESCHENK	0	123353999999999	14489
14	3	6	14	7	TONNE	REGEN	KILO	0	565339999999991	7125
14	3	6	15	8	FLUGZEUG	TOMATENSAFT	PILOT	0	217539999999991	8663
14	3	6	16	4	WINTER	UNFALL	SCHNEE	0	243460000000009	4375
14	3	6	17	20	RINGE	BAUM	SCHMUCK	0	638120000000019	9043
14	3	6	18	34	MUSKEL	SEHNE	KRAFT	0	254710000000009	5415
14	3	6	19	6	DYNAMO	LICHT	LICHT	1	111753999999999	12809
14	3	6	20	15	GEFÄNGNIS	VERGEHEN	ZELLE	0	111013999999999	12637
14	3	6	21	33	LADEN	REKLAME	KASSE	0	508720000000019	6295
14	3	6	22	35	KÜSTE	DÜNE	BUCHT	0	305539999999991	7345
14	3	6	23	13	VERORDNUNG	BESCHEID	GESETZ	0	14148.5	16164
14	3	6	24	1	UFER	DAMM	DAMM	1	148876000000001	16471
14	3	6	25	3	GEBIRGE	EDELWEISS	BERG	0	123327999999998	13143
14	3	6	26	5	EISENBAHN	SCHIENE	SCHAFFNER	0	136553999999999	16077
14	3	6	27	28	BIBLIOTHEK	SIGNATUR	SIGNATUR	1	207360000000009	4309
14	3	6	28	27	MUSEUM	ÄGYPTEN	EINTRITT	0	342760000000009	5839
14	3	6	29	30	BUCH	SCHRIFTSTELLER	SCHRIFTSTELLER	1	561029999999981	9115
14	3	6	30	22	ENERGIE	ÖL	STROM	0	14595	16403
14	3	6	31	38	FISCH	SCHUPPEN	MEER	0	160993999999999	16971
14	3	6	32	29	GRILLEN	SOMMER	ESSEN	0	861539999999991	10247
14	3	6	33	12	ZEUS	HADES	HADES	1	515939999999991	6823
14	3	6	34	16	NACHT	SCHEINWERFER	TAG	0	366339999999991	4399
14	3	6	35	39	LABOR	PIPETTE		0	-1	-1
14	3	6	36	18	KAMPF	SIEG	SCHLAG	0	859139999999991	10983
14	3	6	37	23	NÄHEN	KREUZSTICH	FADEN	0	629520000000019	7927
14	3	6	38	36	INSEKT	LIBELLE	GRILLE	0	132076000000001	14935
14	3	6	39	32	SCHMIED	HUFEISEN	HAMMER	0	433560000000009	5895
14	3	6	40	40	RADIO	STIMME	MUSIK	0	456739999999991	7503
14	4	7	1	24	DOKTOR	KLINIK	KRANKENH	0	17988.5	20001
14	4	7	2	11	ÜBERBLICK	STANDPUNKT	AUSSICHT	0	887000000001863	6930
14	4	7	3	28	ENTFÜHRUNG	AUSBEUTE	DIEB	0	310239999999991	4759
14	4	7	4	26	ANTWORT	BEKENNTNIS	FRAGE	0	276770000000019	3951
14	4	7	5	35	HAUSSCHUHE	PFEIFE	WEICH	0	932770000000019	10911
14	4	7	6	25	METHODE	VERSUCH	LÖSUNG	0	556629999999981	8311
14	4	7	7	23	SCHÄDEL	LEICHE	KNOCHEN	0	3383.5	5727
14	4	7	8	27	LAWINE	FELSBLOCK	FELSEN	0	8167.5	10159
14	4	7	9	2	KAMMER	GEKLAPPER	ZIMMER	0	979970000000019	11263
14	4	7	10	32	ZERSTÖRUNG	AUSROTTUNG	VERWÜSTUNG	0	4359	7791
14	4	7	11	39	ÄRGER	FEINDSELIGKEIT	STREIT	0	115277000000002	13135
14	4	7	12	19	UMWELT	GEFÄHRDUNG	NATUR	0	387970000000019	5967
14	4	7	13	1	HERZLICHKEIT	GEHÄSSIGKEIT	WÄRME	0	3854	6527
14	4	7	14	7	BOTSCHAFTER	NATIONALITÄT	LAND	0	11599.5	12783
14	4	7	15	13	ERFOLG	LEBENSLAUF	GEWINN	0	509570000000019	6303
14	4	7	16	10	EIFERSUCHT	GRUND	NEID	0	2791.5	3855
14	4	7	17	3	AUSBILDUNG	ZUKUNFT		0	-1	-1
14	4	7	18	5	ZITRONE	ERDBEERE	SAUER	0	2813.5	3973
14	4	7	19	33	CHARME	HERZ		0	-1	-1
14	4	7	20	30	DARBIETUNG	BEOBACHTUNG	ART	0	404970000000019	5209
14	4	7	21	15	SCHLAMM	HÜRDE	DRECK	0	3023.5	5399
14	4	7	22	31	TODESKAMPF	LEBEN	BLUT	0	588770000000019	7263
14	4	7	23	29	ALGEBRA	FUNKTION	FACH	0	8239.5	9751
14	4	7	24	6	HEKTAR	ZAUN	FELD	0	3719.5	4713
14	4	7	25	9	STEUER	UNTERSCHLAGUNG	GELD	0	2549.5	3999
14	4	7	26	37	MIKROSKOP	BAKTERIEN	GLAS	0	120697000000002	13279
14	4	7	27	4	WEISE	ART	KLUG	0	695239999999991	8685
14	4	7	28	8	FIEBER	ERSCHÖPFUNG	MEDIKAMENT	0	861570000000019	11127
14	4	7	29	22	SCHLEIM	HAFER	HAFER	1	9966.5	16927
14	4	7	30	20	TINTE	BLEISTIFT	BLEISTIFT	1	4608.5	7527
14	4	7	31	12	WHISKY	DUDELSACK	SCHOTTENROCK	0	790370000000019	12823
14	4	7	32	34	EMANZIPATION	GLEICHSTELLUNG	RECHT	0	6255.5	8095
14	4	7	33	38	ZAUBERER	ENTHÜLLUNG	ZYLINDER	0	383979999999981	6255
14	4	7	34	14	PROFESSOR	HOCHSCHULE	UNIVERSITÄT	0	958360000000009	13303
14	4	7	35	16	FUSSKNÖCHEL	ARM		0	-1	-1
14	4	7	36	18	STANGE	STOSS		0	-1	-1
14	4	7	37	17	VERSCHIEDENHEIT	GEGENTEIL	GLEICH	0	967810000000009	11671
14	4	7	38	36	VERMITTLUNG	INTERVIEW		0	-1	-1
14	4	7	39	21	KRANKENWAGEN	NOTFALL	UNFALL	0	439960000000009	6079
14	4	7	40	40	ARGUMENT	ENTSCHEIDUNG		0	-1	-1
14	5	8	1	33	GETRÄNK	SCHAUM	GLAS	0	570309999999963	6943
14	5	8	2	3	GABEL	SOSSE	LÖFFEL	0	3190	5324
14	5	8	3	25	STIMMUNG	ATMOSPHÄRE		0	-1	-1
14	5	8	4	6	DICHTER	ZITAT	POESIE	0	728779999999981	9777
14	5	8	5	36	LEERE	DUMPFHEIT	STILLE	0	814029999999981	12214
14	5	8	6	30	STRAND	VERGNÜGEN	SONNE	0	359979999999981	5927
14	5	8	7	11	REIZ	REAKTION		0	-1	-1
14	5	8	8	19	LERCHE	FRÖHLICHKEIT	BAUM	0	878370000000019	12071
14	5	8	9	9	BEMÜHUNGEN	ANSTRENGUNG	ANSTRENGUNG	1	975590000000037	14159
14	5	8	10	15	PLAKAT	HAMMER	BILD	0	811979999999981	9943
14	5	8	11	31	VERWALTUNG	GENEHMIGUNG		0	-1	-1
14	5	8	12	1	WOHNUNG	HEIM	HAUS	0	735779999999981	8969
14	5	8	13	12	ABFALL	SCHMUTZ	MÜLL	0	319309999999963	5279
14	5	8	14	5	JUNGFRAU	SCHLEIER		0	-1	-1
14	5	8	15	23	ÄRA	ZEITALTER	ZEITALTER	1	212770000000019	5279
14	5	8	16	18	BLASE	BAUCH	BAUCH	1	236770000000019	4967
14	5	8	17	17	THEMA	INTERESSE	TITEL	0	120717000000002	14751
14	5	8	18	21	ERMÜDUNG	KREISLAUF	ANSTRENGUNG	0	454370000000019	7783
14	5	8	19	40	GESTALTUNG	LANDSCHAFT	STIL	0	112477000000002	13119
14	5	8	20	38	PFEFFER	BUTTER	SALZ	0	252770000000019	4207
14	5	8	21	37	FISCHER	MEER	NETZ	0	144397000000002	16904
14	5	8	22	4	TRANSPORT	LAGER	AUTO	0	166339000000004	18749
14	5	8	23	8	FAMILIE	MUTTER	VATER	0	290040000000037	5276
14	5	8	24	10	IRRTUM	MISSVERSTÄNDNIS	FEHLER	0	877570000000019	11095
14	5	8	25	24	SOZIALIST	PAROLE	KAPITALIST	0	487990000000037	8711
14	5	8	26	13	BÜSTENHALTER	BUSEN		0	-1	-1
14	5	8	27	27	ERFAHRUNG	UNWISSENHEIT	GEFÜHL	0	4946.5	7603
14	5	8	28	7	FENSTER	BEWOHNER	LICHT	0	401970000000019	5747
14	5	8	29	14	LÜGE	WAHRHEIT		0	-1	-1
14	5	8	30	20	FLEISCH	RAUBTIER	FISCH	0	222120000000019	4048
14	5	8	31	39	RÄUBER	DIEBSTAHL	BANK	0	291170000000019	4759
14	5	8	32	16	PERSON	SCHADEN	TYP	0	137757000000002	15431
14	5	8	33	29	SÄUGLING	WIEGE	KIND	0	293590000000037	4168
14	5	8	34	34	ENTSPANNUNG	BEDROHUNG	MUSIK	0	740859999999963	9143
14	5	8	35	28	SCHATTEN	EXISTENZ	GEIST	0	617590000000037	7833
14	5	8	36	35	LEICHTIGKEIT	SCHWERKRAFT	SEIN	0	560570000000019	7333
14	5	8	37	26	ADMIRAL	WAFFENRUHE	FLOTTE	0	357590000000037	5545
14	5	8	38	22	BEGINN	FOLGE	START	0	11050	12219
14	5	8	39	32	MÜNDIGKEIT	ABHÄNGIGKEIT	ALTER	0	308990000000037	4961
14	5	8	40	2	GELEGENHEIT	LIEBSCHAFT	SITUATION	0	167832000000002	19719
14	6	9	1	3	GITTER	BESCHRÄNKUNG	ROST	0	451279999999981	6409
14	6	9	2	40	GESCHENK	UNDANK	GEBURTSTAG	0	683879999999981	11107
14	6	9	3	19	VERBRENNUNG	PROZESSION	FEUER	0	209879999999981	3101
14	6	9	4	10	VORTRAG	REDNER	REDE	0	188479999999981	2765
14	6	9	5	16	KRANKHEIT	SYMPTOM	TOD	0	3143	7599
14	6	9	6	6	BÜRGSCHAFT	VOLLMACHT	BANK	0	411979999999981	5824
14	6	9	7	28	GEMÜT	HEITERKEIT		0	-1	-1
14	6	9	8	29	RHEUMATISMUS	IMMUNITÄT	ALTER	0	629179999999981	7999
14	6	9	9	4	TÜR	SCHRANK	SCHLITZ	0	484779999999981	6990
14	6	9	10	17	SONATE	KLAVIER	KLASSIK	0	621340000000037	8705
14	6	9	11	35	AUFPRALL	FALL	AUTO	0	274370000000019	4874
14	6	9	12	18	WELLE	FLUT	MEER	0	258079999999981	3501
14	6	9	13	5	KAMERAD	OPFER	ARMEE	0	556779999999981	7128
14	6	9	14	7	SPRÜHREGEN	FLUSS	KÄLTE	0	5775	7719
14	6	9	15	37	STUDIUM	WIRTSCHAFT	LERNEN	0	404479999999981	5539
14	6	9	16	38	SEILTÄNZER	SCHWERPUNKT	SCHIRM	0	11330	12829
14	6	9	17	27	STRICK	SCHLINGE	KNOTEN	0	259640000000037	5013
14	6	9	18	26	DUFT	GERUCH	PARFUM	0	5111	7506
14	6	9	19	22	TAKT	HARFE	MUSIK	0	577159999999963	7430
14	6	9	20	1	INSTANZ	GESETZGEBUNG	EBENE	0	391079999999981	5400
14	6	9	21	15	BÜCHEREI	VERLEIH	AUSWEIS	0	438109999999963	5920
14	6	9	22	24	GANGSTER	VERBRECHEN	DUNKELHEIT	0	834979999999981	11339
14	6	9	23	14	VERANSTALTUNG	ÖFFENTLICHKEIT	FEST	0	191190000000037	3050
14	6	9	24	39	ABRECHNUNG	BANKIER	GEHALT	0	506129999999981	6959
14	6	9	25	32	GLETSCHER	POL	EIS	0	203179999999981	3249
14	6	9	26	36	VERZIERUNG	PALAST		0	-1	-1
14	6	9	27	21	ORIENTIERUNG	AUSGANG	KARTE	0	2983.5	4144
14	6	9	28	33	ÄHNLICHKEIT	WIEDERHOLUNG	SPIEGEL	0	6576	10008
14	6	9	29	25	FINDIGKEIT	EINFALL	SUCHE	0	8639	9967
14	6	9	30	31	ANREGUNG	BEISPIEL		0	-1	-1
14	6	9	31	9	KOCHTOPF	BÜGELEISEN	HERD	0	3551	4688
14	6	9	32	2	GEDULD	KONTROLLE	RUHE	0	875790000000037	9990
14	6	9	33	23	TOTSCHLAG	BRUTALITÄT	MORD	0	152970000000019	2588
14	6	9	34	12	HALLE	TURNIER	TOR	0	9386	10434
14	6	9	35	34	REGEL	KOMBINATION	AUSSNAHME	0	371190000000037	14488
14	6	9	36	30	ZUGEHÖRIGKEIT	GENERATION		0	-1	-1
14	6	9	37	8	ANHÄNGER	MEISTER	SCHLÜSSEL	0	242590000000037	5626
14	6	9	38	13	SARG	GRAB	GRAB	1	2936	5800
14	6	9	39	20	KUMMER	TRAURIGKEIT	LEID	0	3359	4351
14	6	9	40	11	GESCHOSS	PFEIL	ETAGE	0	2016	3751
14	7	10	1	17	KÄFER	RUINE	GRAS	0	8104	9096
14	7	10	2	21	ELITE	VERMÖGEN	SCHULE	0	3983	6391
14	7	10	3	9	VOLK	GEMEINDE	LEUTE	0	4783	6447
14	7	10	4	22	LIEGE	VERANDA	SONNE	0	314320000000019	4609
14	7	10	5	4	FAHRT	AUTOBAHN	BUS	0	111012000000002	12093
14	7	10	6	38	REDAKTEUR	KORRESPONDENZ	ZEITUNG	0	2063	3767
14	7	10	7	16	STRICH	SKIZZE	PUNKT	0	11199	12547
14	7	10	8	24	MAKEL	SELBSTBEWUSSTSEIN	NARBE	0	120192000000002	13699
14	7	10	9	8	UMARMUNG	INTEGRATION	WÄRME	0	341109999999963	6539
14	7	10	10	31	SAMT	STOFF	SEIDE	0	2059	3331
14	7	10	11	27	MONSTER	MUT		0	-1	-1
14	7	10	12	3	LINIE	BUS	KREIS	0	541729999999981	6773
14	7	10	13	32	SCHIFFBRUCH	UNGLÜCKSFALL	INSEL	0	326320000000019	6087
14	7	10	14	14	ZUSAMMENHANG	VORZEICHEN		0	-1	-1
14	7	10	15	37	NEUROSE	PSYCHOLOGIE	ANGST	0	2645	3877
14	7	10	16	18	FASCHIST	IDEOLOGIE	NAZI	0	506320000000019	6839
14	7	10	17	25	PARADIES	MENSCH	HIMMEL	0	499909999999963	6415
14	7	10	18	40	PEITSCHE	MISSHANDLUNG	LEDER	0	5207	6777
14	7	10	19	30	PASSION	ORGASMUS	SEX	0	8965	10221
14	7	10	20	28	ANKÜNDIGUNG	EXAMEN		0	-1	-1
14	7	10	21	15	PATIENT	THERAPIE	ARZT	0	11549.5	13159
14	7	10	22	5	ANZUG	BÖRSE	HOCHZEIT	0	3863	5871
14	7	10	23	36	GESCHLECHT	MANN		0	-1	-1
14	7	10	24	11	DIREKTOR	GESCHÄFT	ZOO	0	3451	4403
14	7	10	25	26	POLITIKER	ZUVERSICHT	LAND	0	7287	8545
14	7	10	26	1	PROGNOSE	GEWISSHEIT	ZUKUNFT	0	610120000000019	8541
14	7	10	27	20	SPIRALE	FRUCHTBARKEIT		0	-1	-1
14	7	10	28	19	DROGE	VERHEIMLICHUNG	RAUSCH	0	579720000000019	7717
14	7	10	29	12	ZENTIMETER	METER	LÄNGE	0	144152000000002	16027
14	7	10	30	10	MAGEN	RESTAURANT		0	-1	-1
14	7	10	31	39	ERMORDUNG	GESTÄNDNIS	TOD	0	3335	4471
14	7	10	32	7	LOYALITÄT	BRUDER	TREUE	0	252629999999981	4895
14	7	10	33	13	GENAUIGKEIT	AUFMERKSAMKEIT		0	-1	-1
14	7	10	34	35	VERLAUF	ENDUNG		0	-1	-1
14	7	10	35	34	VERDROSSENHEIT	RESIGNATION	POLITIK	0	218320000000019	7391
14	7	10	36	29	ZUSPITZUNG	PUNKT		0	-1	-1
14	7	10	37	6	ABSCHLUSS	PROJEKT	ABITUR	0	733979999999981	9167
14	7	10	38	33	OPERATION	KOMA	KLINIK	0	507970000000019	6368
14	7	10	39	2	KAMERADSCHAFT	PARTNER		0	-1	-1
14	7	10	40	23	SCHNORCHEL	ATLANTIK	MEER	0	1983	3482
14	8	11	1	10	ZULASSUNG	NACHWEIS	ZEUGNIS	0	847809999999963	19078
14	8	11	2	8	REKORD	ARBEITSLOSIGKEIT		0	-1	-1
14	8	11	3	31	KOPPEL	STIER	PFERDE	0	198330000000075	3879
14	8	11	4	25	PHILOSOPHIE	SINN	WEISHEIT	0	923069999999925	14319
14	8	11	5	1	SCHALTER	FLUGHAFEN	BAHNHOF	0	530309999999963	8191
14	8	11	6	32	KRAMPF	BEIN	MUSKEL	0	307909999999963	5327
14	8	11	7	34	SYMBOL	WAPPEN	ZEICHEN	0	231909999999963	4711
14	8	11	8	3	COMPUTER	ZEITVERTREIB	MASCHINE	0	506309999999963	7807
14	8	11	9	15	ATTRAKTION	WELTWUNDER		0	-1	-1
14	8	11	10	17	HANDSCHRIFT	BUCHSTABE	LESEN	0	478130000000075	6229
14	8	11	11	7	BODEN	FUND	ERDE	0	223780000000075	3577
14	8	11	12	11	SCHEIDUNG	INSTABILITÄT	EHE	0	283209999999963	3879
14	8	11	13	20	VATERUNSER	RELIGION	GEBET	0	214490000000037	3781
14	8	11	14	40	WIND	ELEMENT	STURM	0	307909999999963	5617
14	8	11	15	12	ATOM	MOLEKÜL	KERN	0	18149	19597
14	8	11	16	4	MEDAILLE	WETTBEWERB	SIEG	0	321309999999963	4727
14	8	11	17	14	LEISTUNG	PROVISION	SPORT	0	233819999999925	4007
14	8	11	18	6	AMATEUR	HOBBY	PROFI	0	210330000000075	4047
14	8	11	19	5	INSTITUTION	ABTEILUNG	GESELLSCHAFT	0	877519999999925	14249
14	8	11	20	27	DOLCH	STICH	STICH	1	219269999999925	4853
14	8	11	21	26	HAND	GESTE	BEIN	0	5701.5	7145
14	8	11	22	24	AUSSCHAU	GIPFEL	PERSPEKTIVE	0	508519999999925	8805
14	8	11	23	22	KARTE	HINDERNIS	KOMPASS	0	513519999999925	7855
14	8	11	24	19	BEGNADIGUNG	DROHUNG	URTEIL	0	9844.5	12167
14	8	11	25	28	VERSEUCHUNG	RATTE	GIFT	0	3550.5	4999
14	8	11	26	9	WAHL	GREMIUM	URNE	0	165530000000075	3143
14	8	11	27	29	BUDE	KÜHLSCHRANK	ZIMMER	0	986809999999963	12265
14	8	11	28	13	FEHLTRITT	VERANTWORTUNG		0	-1	-1
14	8	11	29	2	UNTAUGLICHKEIT	FAHRER		0	-1	-1
14	8	11	30	16	TRAKTOR	LENKSTANGE	ACKER	0	8454	10247
14	8	11	31	33	STURZ	REGIERUNG	FALL	0	452619999999925	6367
14	8	11	32	30	STRATEGIE	NÄHERUNG	ZUG	0	535119999999925	6727
14	8	11	33	23	KATEGORIE	GÜLTIGKEIT	QUALITÄT	0	328730000000075	7319
14	8	11	34	37	HIRTE	SCHAF	SCHAF	1	169519999999925	4189
14	8	11	35	39	GEWINNUNG	WERBER	ARBEIT	0	550530000000075	7993
14	8	11	36	36	WALZER	GALA	TANZ	0	1698.5	3783
14	8	11	37	35	BEHANDLUNG	MANDEL		0	-1	-1
14	8	11	38	38	WEG	WILLE	ZIEL	0	219930000000075	6631
14	8	11	39	21	GANS	ENTE	ENTE	1	166794000000004	18887
14	8	11	40	18	TREIBSTOFF	KILOMETER	BENZIN	0	314330000000075	5447
