## Supplementary material for "Vast amounts of encoded items nullify but do not reverse the effect of sleep on declarative memory": Dataset: PAL_14_1_3.xlsx

### Sheet: Sheet1
VP_Nr	Block	VersioN	counter	pair_code	cue	correct_answer	answer	accuracy	reactiontime1	reactiontime2
14	1	4	1	37	ANGST	SCHLANGE		0	-1	-1
14	1	4	2	6	STIRN	KINN	KINN	1	3566.4	6175
14	1	4	3	38	SAUERSTOFF	LUFT		0	-1	-1
14	1	4	4	39	GESCHICHTE	ENTWICKLUNG		0	-1	-1
14	1	4	5	33	BEGABUNG	VERERBUNG	TALENT	0	3696.1	5496
14	1	4	6	5	MÖNCH	NONNE	KLOSTER	0	1291.9	4101
14	1	4	7	1	GRUPPE	VERSAMMLUNG		0	-1	-1
14	1	4	8	10	ZIEL	RICHTUNG		0	-1	-1
14	1	4	9	27	VERRAT	TREUE		0	-1	-1
14	1	4	10	4	ANGEBOT	MARKT		0	-1	-1
14	1	4	11	28	GÖTTIN	GEBET		0	-1	-1
14	1	4	12	30	MUSIKER	AKKORDEON	GEIGE	0	505810000000001	7130
14	1	4	13	22	ZIMMER	ECKE		0	-1	-1
14	1	4	14	18	BESESSENHEIT	TEUFEL		0	-1	-1
14	1	4	15	31	MERKMAL	DETAIL		0	-1	-1
14	1	4	16	23	GEDICHT	LIEBE		0	-1	-1
14	1	4	17	17	KLIPPE	ABGRUND		0	-1	-1
14	1	4	18	20	ANDEUTUNG	VERDACHT	ZEICHEN	0	386410000000001	6160
14	1	4	19	8	GLÜCK	ZUFALL		0	-1	-1
14	1	4	20	29	ANFÜHRER	CHEF		0	-1	-1
14	1	4	21	36	POLIZIST	WACHE		0	-1	-1
14	1	4	22	13	NAGEL	METALL	METALL	1	165220000000001	4220
14	1	4	23	25	BETTLER	UNGLÜCK	KÖNIG	0	278089999999999	4610
14	1	4	24	21	DIAMANT	GOLD	GOLD	1	174929999999999	3381
14	1	4	25	26	DICKICHT	WALD		0	-1	-1
14	1	4	26	24	LABYRINTH	SUCHE		0	-1	-1
14	1	4	27	9	LAUNE	HUMOR		0	-1	-1
14	1	4	28	3	SALAT	GARTEN		0	-1	-1
14	1	4	29	35	FAHNE	EROBERUNG	MAST	0	343120000000001	5379
14	1	4	30	11	AUFGABE	ERLEDIGUNG		0	-1	-1
14	1	4	31	14	ERGÄNZUNG	ZUSATZ		0	-1	-1
14	1	4	32	40	GENUSS	ZIGARRE		0	-1	-1
14	1	4	33	15	MOOR	SUMPF		0	-1	-1
14	1	4	34	2	SCHÜLER	DOZENT	LEHRER	0	187220000000001	3624
14	1	4	35	34	SCHLEMMER	LECKERBISSEN	EIS	0	404390000000002	5584
14	1	4	36	7	HIMMEL	FIRMAMENT		0	-1	-1
14	1	4	37	16	ERFORSCHUNG	PATENT		0	-1	-1
14	1	4	38	12	THEORIE	AUSNAHME	PRAXIS	0	283109999999998	5103
14	1	4	39	32	DIENER	HALTUNG	HALTUNG	1	2956.5	5306
14	1	4	40	19	BETRAG	WECHSEL		0	-1	-1
14	2	5	1	17	SCHIFF	DOCK		0	-1	-1
14	2	5	2	4	MAUER	BRÜSTUNG		0	-1	-1
14	2	5	3	27	SCHAUSPIEL	BÜHNE	THEATER	0	359030000000005	6478
14	2	5	4	2	GELENK	KEULE	ARM	0	175130000000005	3719
14	2	5	5	7	AUFSTAND	REBELLION		0	-1	-1
14	2	5	6	8	HEFT	NOTE	KLAMMER	0	423410000000009	6842
14	2	5	7	10	INSTRUMENT	OBOE		0	-1	-1
14	2	5	8	22	NATUR	PFLANZE		0	-1	-1
14	2	5	9	32	FABRIK	PRODUKTION		0	-1	-1
14	2	5	10	14	ANGABE	ZEUGE		0	-1	-1
14	2	5	11	11	MÖBEL	LEHNE	SOFA	0	638230000000005	7710
14	2	5	12	16	REISE	KONTINENT		0	-1	-1
14	2	5	13	29	PINSEL	LEINWAND		0	-1	-1
14	2	5	14	36	STRASSE	TEER		0	-1	-1
14	2	5	15	9	KAUFHAUS	SCHAUFENSTER	SCHALTER	0	250819999999995	5796
14	2	5	16	30	HEER	INFANTERIE		0	-1	-1
14	2	5	17	40	FLOTTE	DECK		0	-1	-1
14	2	5	18	26	FAHRRAD	PEDAL		0	-1	-1
14	2	5	19	37	WEBER	KAMM	KAMM	1	167039999999991	3286
14	2	5	20	23	ZÜGEL	WENDE	KUTSCHE	0	374330000000005	5711
14	2	5	21	20	RIESE	SCHRITT		0	-1	-1
14	2	5	22	12	FLOCKEN	SCHNEE	SCHNEE	1	182330000000005	4948
14	2	5	23	38	FAHRZEUG	KETTE		0	-1	-1
14	2	5	24	31	AUFTRAG	ARBEIT		0	-1	-1
14	2	5	25	25	SPORT	SCHWEISS		0	-1	-1
14	2	5	26	13	GESICHT	MASKE		0	-1	-1
14	2	5	27	34	EREIGNIS	FEST		0	-1	-1
14	2	5	28	5	ORCHESTER	KONZERT	DIRIGENT	0	227030000000005	4966
14	2	5	29	33	REPTIL	ECHSE		0	-1	-1
14	2	5	30	15	TROPEN	AMAZONAS		0	-1	-1
14	2	5	31	1	KRUG	BIER		0	-1	-1
14	2	5	32	24	INFEKTION	SCHMERZEN		0	-1	-1
14	2	5	33	28	STIFT	KAPPE		0	-1	-1
14	2	5	34	3	BRÜCKE	SAN FRANCISCO		0	-1	-1
14	2	5	35	18	BAHNHOF	KIOSK		0	-1	-1
14	2	5	36	21	BÜNDNIS	PAKT	UNION	0	343030000000005	5774
14	2	5	37	39	VERLETZUNG	SCHORF		0	-1	-1
14	2	5	38	35	GETREIDE	DINKEL	HAFER	0	333010000000009	4866
14	2	5	39	19	SCHULE	HOLZ		0	-1	-1
14	2	5	40	6	GLAUBE	BIBEL	RELIGION	0	253230000000005	4588
14	3	6	1	30	BUCH	SCHRIFTSTELLER		0	-1	-1
14	3	6	2	28	BIBLIOTHEK	SIGNATUR	SIGNATUR	1	554029999999981	8431
14	3	6	3	25	AQUARELL	GALERIE	KÜNSTLER	0	383139999999991	6983
14	3	6	4	14	HOCHZEIT	ALTAR	VERLOBUNG	0	271920000000019	5512
14	3	6	5	21	ARZT	PRAXIS		0	-1	-1
14	3	6	6	2	WEIN	BLUME	GLAS	0	241239999999991	3669
14	3	6	7	4	WINTER	UNFALL		0	-1	-1
14	3	6	8	9	HERD	FEUER		0	-1	-1
14	3	6	9	34	MUSKEL	SEHNE	KRAFT	0	311320000000019	6959
14	3	6	10	40	RADIO	STIMME	WELLE	0	2430.5	4302
14	3	6	11	36	INSEKT	LIBELLE		0	-1	-1
14	3	6	12	6	DYNAMO	LICHT		0	-1	-1
14	3	6	13	39	LABOR	PIPETTE	VERSUCH	0	543170000000019	7474
14	3	6	14	27	MUSEUM	ÄGYPTEN		0	-1	-1
14	3	6	15	16	NACHT	SCHEINWERFER	TAG	0	226770000000019	3455
14	3	6	16	32	SCHMIED	HUFEISEN	HAMMER	0	286070000000019	4407
14	3	6	17	10	TANNE	RINDE		0	-1	-1
14	3	6	18	24	SPIELZEUG	PLASTIK		0	-1	-1
14	3	6	19	13	VERORDNUNG	BESCHEID		0	-1	-1
14	3	6	20	8	FLUGZEUG	TOMATENSAFT	PILOT	0	4191.5	6391
14	3	6	21	22	ENERGIE	ÖL		0	-1	-1
14	3	6	22	26	KÜCHE	EIMER		0	-1	-1
14	3	6	23	17	REVOLVER	KALIBER	KALIBER	1	236739999999991	4548
14	3	6	24	11	SCHACH	TURM	TURM	1	932129999999981	12466
14	3	6	25	33	LADEN	REKLAME	KASSE	0	345379999999981	5351
14	3	6	26	3	GEBIRGE	EDELWEISS	FELS	0	315139999999991	5751
14	3	6	27	35	KÜSTE	DÜNE		0	-1	-1
14	3	6	28	1	UFER	DAMM		0	-1	-1
14	3	6	29	18	KAMPF	SIEG		0	-1	-1
14	3	6	30	23	NÄHEN	KREUZSTICH	GARN	0	2575.5	4543
14	3	6	31	29	GRILLEN	SOMMER	KOHLE	0	1943.5	4424
14	3	6	32	7	TONNE	REGEN		0	-1	-1
14	3	6	33	38	FISCH	SCHUPPEN		0	-1	-1
14	3	6	34	19	THEATER	REIHE		0	-1	-1
14	3	6	35	37	STRAUSS	TULPEN		0	-1	-1
14	3	6	36	5	EISENBAHN	SCHIENE		0	-1	-1
14	3	6	37	20	RINGE	BAUM		0	-1	-1
14	3	6	38	15	GEFÄNGNIS	VERGEHEN	WÄRTER	0	442329999999981	7287
14	3	6	39	12	ZEUS	HADES	HADES	1	221979999999981	4026
14	3	6	40	31	ORKAN	WIRBEL	STURM	0	1652.5	3260
14	4	7	1	15	SCHLAMM	HÜRDE	LOCH	0	328679999999981	4535
14	4	7	2	12	WHISKY	DUDELSACK	SCHOTTENROCK	0	270179999999981	7983
14	4	7	3	6	HEKTAR	ZAUN	ACKER	0	491960000000009	9087
14	4	7	4	9	STEUER	UNTERSCHLAGUNG		0	-1	-1
14	4	7	5	37	MIKROSKOP	BAKTERIEN		0	-1	-1
14	4	7	6	31	TODESKAMPF	LEBEN		0	-1	-1
14	4	7	7	33	CHARME	HERZ		0	-1	-1
14	4	7	8	16	FUSSKNÖCHEL	ARM		0	-1	-1
14	4	7	9	1	HERZLICHKEIT	GEHÄSSIGKEIT		0	-1	-1
14	4	7	10	8	FIEBER	ERSCHÖPFUNG		0	-1	-1
14	4	7	11	29	ALGEBRA	FUNKTION		0	-1	-1
14	4	7	12	40	ARGUMENT	ENTSCHEIDUNG		0	-1	-1
14	4	7	13	24	DOKTOR	KLINIK		0	-1	-1
14	4	7	14	21	KRANKENWAGEN	NOTFALL		0	-1	-1
14	4	7	15	34	EMANZIPATION	GLEICHSTELLUNG		0	-1	-1
14	4	7	16	17	VERSCHIEDENHEIT	GEGENTEIL		0	-1	-1
14	4	7	17	36	VERMITTLUNG	INTERVIEW		0	-1	-1
14	4	7	18	35	HAUSSCHUHE	PFEIFE		0	-1	-1
14	4	7	19	7	BOTSCHAFTER	NATIONALITÄT		0	-1	-1
14	4	7	20	23	SCHÄDEL	LEICHE	KNOCHEN	0	955660000000009	11529
14	4	7	21	27	LAWINE	FELSBLOCK		0	-1	-1
14	4	7	22	18	STANGE	STOSS		0	-1	-1
14	4	7	23	14	PROFESSOR	HOCHSCHULE	PHYSIK	0	5441.5	8318
14	4	7	24	30	DARBIETUNG	BEOBACHTUNG		0	-1	-1
14	4	7	25	11	ÜBERBLICK	STANDPUNKT		0	-1	-1
14	4	7	26	4	WEISE	ART		0	-1	-1
14	4	7	27	26	ANTWORT	BEKENNTNIS		0	-1	-1
14	4	7	28	3	AUSBILDUNG	ZUKUNFT		0	-1	-1
14	4	7	29	28	ENTFÜHRUNG	AUSBEUTE		0	-1	-1
14	4	7	30	25	METHODE	VERSUCH	LÖSUNG	0	522929999999981	9303
14	4	7	31	13	ERFOLG	LEBENSLAUF		0	-1	-1
14	4	7	32	19	UMWELT	GEFÄHRDUNG		0	-1	-1
14	4	7	33	22	SCHLEIM	HAFER		0	-1	-1
14	4	7	34	39	ÄRGER	FEINDSELIGKEIT		0	-1	-1
14	4	7	35	20	TINTE	BLEISTIFT	BLEISTIFT	1	226029999999981	4779
14	4	7	36	32	ZERSTÖRUNG	AUSROTTUNG		0	-1	-1
14	4	7	37	10	EIFERSUCHT	GRUND		0	-1	-1
14	4	7	38	2	KAMMER	GEKLAPPER	ZIMMER	0	345060000000009	5042
14	4	7	39	38	ZAUBERER	ENTHÜLLUNG	HASE	0	286339999999991	3759
14	4	7	40	5	ZITRONE	ERDBEERE		0	-1	-1
14	5	8	1	30	STRAND	VERGNÜGEN	SONNE	0	447279999999981	5382
14	5	8	2	28	SCHATTEN	EXISTENZ		0	-1	-1
14	5	8	3	16	PERSON	SCHADEN		0	-1	-1
14	5	8	4	29	SÄUGLING	WIEGE		0	-1	-1
14	5	8	5	22	BEGINN	FOLGE	ENDE	0	178979999999981	2645
14	5	8	6	14	LÜGE	WAHRHEIT	IRRTUM	0	522379999999981	6815
14	5	8	7	34	ENTSPANNUNG	BEDROHUNG		0	-1	-1
14	5	8	8	7	FENSTER	BEWOHNER	LICHT	0	234359999999963	3407
14	5	8	9	13	BÜSTENHALTER	BUSEN		0	-1	-1
14	5	8	10	4	TRANSPORT	LAGER		0	-1	-1
14	5	8	11	31	VERWALTUNG	GENEHMIGUNG	BÜRO	0	291170000000019	7551
14	5	8	12	23	ÄRA	ZEITALTER	ZEITALTER	1	378359999999963	6719
14	5	8	13	37	FISCHER	MEER	NETZ	0	165579999999981	2959
14	5	8	14	5	JUNGFRAU	SCHLEIER		0	-1	-1
14	5	8	15	39	RÄUBER	DIEBSTAHL		0	-1	-1
14	5	8	16	26	ADMIRAL	WAFFENRUHE	FLOTTE	0	184779999999981	3407
14	5	8	17	1	WOHNUNG	HEIM		0	-1	-1
14	5	8	18	38	PFEFFER	BUTTER		0	-1	-1
14	5	8	19	40	GESTALTUNG	LANDSCHAFT		0	-1	-1
14	5	8	20	8	FAMILIE	MUTTER		0	-1	-1
14	5	8	21	20	FLEISCH	RAUBTIER		0	-1	-1
14	5	8	22	6	DICHTER	ZITAT	POET	0	629359999999963	8733
14	5	8	23	3	GABEL	SOSSE		0	-1	-1
14	5	8	24	35	LEICHTIGKEIT	SCHWERKRAFT		0	-1	-1
14	5	8	25	12	ABFALL	SCHMUTZ		0	-1	-1
14	5	8	26	24	SOZIALIST	PAROLE		0	-1	-1
14	5	8	27	32	MÜNDIGKEIT	ABHÄNGIGKEIT		0	-1	-1
14	5	8	28	17	THEMA	INTERESSE	INHALT	0	320579999999981	4957
14	5	8	29	25	STIMMUNG	ATMOSPHÄRE		0	-1	-1
14	5	8	30	33	GETRÄNK	SCHAUM		0	-1	-1
14	5	8	31	15	PLAKAT	HAMMER		0	-1	-1
14	5	8	32	36	LEERE	DUMPFHEIT		0	-1	-1
14	5	8	33	19	LERCHE	FRÖHLICHKEIT		0	-1	-1
14	5	8	34	27	ERFAHRUNG	UNWISSENHEIT		0	-1	-1
14	5	8	35	11	REIZ	REAKTION		0	-1	-1
14	5	8	36	21	ERMÜDUNG	KREISLAUF		0	-1	-1
14	5	8	37	18	BLASE	BAUCH	BAUCH	1	305179999999981	5011
14	5	8	38	10	IRRTUM	MISSVERSTÄNDNIS		0	-1	-1
14	5	8	39	9	BEMÜHUNGEN	ANSTRENGUNG		0	-1	-1
14	5	8	40	2	GELEGENHEIT	LIEBSCHAFT		0	-1	-1
14	6	9	1	5	KAMERAD	OPFER		0	-1	-1
14	6	9	2	25	FINDIGKEIT	EINFALL		0	-1	-1
14	6	9	3	8	ANHÄNGER	MEISTER	AUTO	0	320790000000037	4935
14	6	9	4	7	SPRÜHREGEN	FLUSS		0	-1	-1
14	6	9	5	35	AUFPRALL	FALL		0	-1	-1
14	6	9	6	15	BÜCHEREI	VERLEIH	AUSWEIS	0	409590000000037	6440
14	6	9	7	16	KRANKHEIT	SYMPTOM	TOD	0	331190000000037	4171
14	6	9	8	6	BÜRGSCHAFT	VOLLMACHT		0	-1	-1
14	6	9	9	4	TÜR	SCHRANK		0	-1	-1
14	6	9	10	24	GANGSTER	VERBRECHEN		0	-1	-1
14	6	9	11	21	ORIENTIERUNG	AUSGANG	KARTE	0	2438.5	4547
14	6	9	12	9	KOCHTOPF	BÜGELEISEN		0	-1	-1
14	6	9	13	39	ABRECHNUNG	BANKIER		0	-1	-1
14	6	9	14	33	ÄHNLICHKEIT	WIEDERHOLUNG		0	-1	-1
14	6	9	15	17	SONATE	KLAVIER		0	-1	-1
14	6	9	16	2	GEDULD	KONTROLLE		0	-1	-1
14	6	9	17	20	KUMMER	TRAURIGKEIT		0	-1	-1
14	6	9	18	29	RHEUMATISMUS	IMMUNITÄT		0	-1	-1
14	6	9	19	23	TOTSCHLAG	BRUTALITÄT		0	-1	-1
14	6	9	20	27	STRICK	SCHLINGE		0	-1	-1
14	6	9	21	36	VERZIERUNG	PALAST		0	-1	-1
14	6	9	22	12	HALLE	TURNIER		0	-1	-1
14	6	9	23	37	STUDIUM	WIRTSCHAFT		0	-1	-1
14	6	9	24	32	GLETSCHER	POL	EIS	0	380770000000019	4519
14	6	9	25	31	ANREGUNG	BEISPIEL		0	-1	-1
14	6	9	26	14	VERANSTALTUNG	ÖFFENTLICHKEIT		0	-1	-1
14	6	9	27	30	ZUGEHÖRIGKEIT	GENERATION		0	-1	-1
14	6	9	28	18	WELLE	FLUT	FELS	0	698390000000037	9160
14	6	9	29	38	SEILTÄNZER	SCHWERPUNKT		0	-1	-1
14	6	9	30	11	GESCHOSS	PFEIL		0	-1	-1
14	6	9	31	28	GEMÜT	HEITERKEIT		0	-1	-1
14	6	9	32	3	GITTER	BESCHRÄNKUNG		0	-1	-1
14	6	9	33	1	INSTANZ	GESETZGEBUNG		0	-1	-1
14	6	9	34	10	VORTRAG	REDNER	REDE	0	258370000000019	3887
14	6	9	35	34	REGEL	KOMBINATION	AUSNAHME	0	304790000000037	10441
14	6	9	36	19	VERBRENNUNG	PROZESSION		0	-1	-1
14	6	9	37	22	TAKT	HARFE		0	-1	-1
14	6	9	38	40	GESCHENK	UNDANK		0	-1	-1
14	6	9	39	13	SARG	GRAB	GRAB	1	410790000000037	6451
14	6	9	40	26	DUFT	GERUCH		0	-1	-1
14	7	10	1	20	SPIRALE	FRUCHTBARKEIT		0	-1	-1
14	7	10	2	2	KAMERADSCHAFT	PARTNER		0	-1	-1
14	7	10	3	38	REDAKTEUR	KORRESPONDENZ	ZEITUNG	0	1894	3749
14	7	10	4	34	VERDROSSENHEIT	RESIGNATION		0	-1	-1
14	7	10	5	12	ZENTIMETER	METER		0	-1	-1
14	7	10	6	23	SCHNORCHEL	ATLANTIK	MEER	0	357059999999963	7454
14	7	10	7	10	MAGEN	RESTAURANT		0	-1	-1
14	7	10	8	28	ANKÜNDIGUNG	EXAMEN		0	-1	-1
14	7	10	9	32	SCHIFFBRUCH	UNGLÜCKSFALL		0	-1	-1
14	7	10	10	24	MAKEL	SELBSTBEWUSSTSEIN		0	-1	-1
14	7	10	11	33	OPERATION	KOMA		0	-1	-1
14	7	10	12	35	VERLAUF	ENDUNG		0	-1	-1
14	7	10	13	1	PROGNOSE	GEWISSHEIT	WETTER	0	194009999999963	4269
14	7	10	14	15	PATIENT	THERAPIE		0	-1	-1
14	7	10	15	18	FASCHIST	IDEOLOGIE	NAZI	0	217279999999981	4209
14	7	10	16	5	ANZUG	BÖRSE		0	-1	-1
14	7	10	17	31	SAMT	STOFF		0	-1	-1
14	7	10	18	36	GESCHLECHT	MANN		0	-1	-1
14	7	10	19	17	KÄFER	RUINE		0	-1	-1
14	7	10	20	13	GENAUIGKEIT	AUFMERKSAMKEIT		0	-1	-1
14	7	10	21	21	ELITE	VERMÖGEN		0	-1	-1
14	7	10	22	27	MONSTER	MUT		0	-1	-1
14	7	10	23	6	ABSCHLUSS	PROJEKT		0	-1	-1
14	7	10	24	37	NEUROSE	PSYCHOLOGIE	ANGST	0	372009999999963	5752
14	7	10	25	19	DROGE	VERHEIMLICHUNG		0	-1	-1
14	7	10	26	4	FAHRT	AUTOBAHN		0	-1	-1
14	7	10	27	39	ERMORDUNG	GESTÄNDNIS		0	-1	-1
14	7	10	28	30	PASSION	ORGASMUS	SEX	0	7480	8760
14	7	10	29	9	VOLK	GEMEINDE		0	-1	-1
14	7	10	30	22	LIEGE	VERANDA	KISSEN	0	2886	4286
14	7	10	31	11	DIREKTOR	GESCHÄFT	ZOO	0	513609999999963	5824
14	7	10	32	25	PARADIES	MENSCH	HIMMEL	0	2887	4048
14	7	10	33	3	LINIE	BUS		0	-1	-1
14	7	10	34	8	UMARMUNG	INTEGRATION		0	-1	-1
14	7	10	35	40	PEITSCHE	MISSHANDLUNG		0	-1	-1
14	7	10	36	29	ZUSPITZUNG	PUNKT		0	-1	-1
14	7	10	37	7	LOYALITÄT	BRUDER	EHRE	0	989209999999963	11172
14	7	10	38	26	POLITIKER	ZUVERSICHT		0	-1	-1
14	7	10	39	14	ZUSAMMENHANG	VORZEICHEN		0	-1	-1
14	7	10	40	16	STRICH	SKIZZE		0	-1	-1
14	8	11	1	37	HIRTE	SCHAF	SCHAF	1	2716	4606
14	8	11	2	23	KATEGORIE	GÜLTIGKEIT	QUALITÄT	0	596390000000037	9119
14	8	11	3	9	WAHL	GREMIUM		0	-1	-1
14	8	11	4	32	KRAMPF	BEIN		0	-1	-1
14	8	11	5	19	BEGNADIGUNG	DROHUNG		0	-1	-1
14	8	11	6	35	BEHANDLUNG	MANDEL		0	-1	-1
14	8	11	7	2	UNTAUGLICHKEIT	FAHRER		0	-1	-1
14	8	11	8	36	WALZER	GALA	TANZ	0	238319999999925	3455
14	8	11	9	4	MEDAILLE	WETTBEWERB	GOLD	0	219609999999963	3239
14	8	11	10	22	KARTE	HINDERNIS		0	-1	-1
14	8	11	11	20	VATERUNSER	RELIGION	GEBET	0	205319999999925	3573
14	8	11	12	25	PHILOSOPHIE	SINN	SINN	1	116173000000007	13255
14	8	11	13	33	STURZ	REGIERUNG		0	-1	-1
14	8	11	14	39	GEWINNUNG	WERBER		0	-1	-1
14	8	11	15	16	TRAKTOR	LENKSTANGE		0	-1	-1
14	8	11	16	7	BODEN	FUND		0	-1	-1
14	8	11	17	26	HAND	GESTE		0	-1	-1
14	8	11	18	10	ZULASSUNG	NACHWEIS	AUTO	0	261819999999925	3711
14	8	11	19	8	REKORD	ARBEITSLOSIGKEIT		0	-1	-1
14	8	11	20	27	DOLCH	STICH	STICH	1	288509999999963	5015
14	8	11	21	13	FEHLTRITT	VERANTWORTUNG		0	-1	-1
14	8	11	22	17	HANDSCHRIFT	BUCHSTABE		0	-1	-1
14	8	11	23	12	ATOM	MOLEKÜL	KERN	0	231290000000037	3309
14	8	11	24	24	AUSSCHAU	GIPFEL	PERSPEKTIVE	0	144840999999996	17480
14	8	11	25	5	INSTITUTION	ABTEILUNG		0	-1	-1
14	8	11	26	21	GANS	ENTE		0	-1	-1
14	8	11	27	1	SCHALTER	FLUGHAFEN		0	-1	-1
14	8	11	28	6	AMATEUR	HOBBY		0	-1	-1
14	8	11	29	18	TREIBSTOFF	KILOMETER		0	-1	-1
14	8	11	30	15	ATTRAKTION	WELTWUNDER		0	-1	-1
14	8	11	31	11	SCHEIDUNG	INSTABILITÄT		0	-1	-1
14	8	11	32	38	WEG	WILLE		0	-1	-1
14	8	11	33	31	KOPPEL	STIER		0	-1	-1
14	8	11	34	28	VERSEUCHUNG	RATTE		0	-1	-1
14	8	11	35	3	COMPUTER	ZEITVERTREIB		0	-1	-1
14	8	11	36	29	BUDE	KÜHLSCHRANK	ZIMMER	0	253519999999925	6087
14	8	11	37	30	STRATEGIE	NÄHERUNG		0	-1	-1
14	8	11	38	34	SYMBOL	WAPPEN	ZEICHEN	0	205280000000075	3551
14	8	11	39	14	LEISTUNG	PROVISION		0	-1	-1
14	8	11	40	40	WIND	ELEMENT		0	-1	-1
