## Supplementary material for "Vast amounts of encoded items nullify but do not reverse the effect of sleep on declarative memory": Dataset: PAL_14_2_2.xlsx

### Sheet: Tabelle1
VP_Nr	Block	VersioN	counter	pair_code	cue	correct_answer	answer	accuracy	reactiontime1	reactiontime2
14	1	12	1	31	REICH	PROFIT	KÖNIG	0	8614.1	10083
14	1	12	2	8	KARTELL	KONSENS	AMT	0	5058.3	6146
14	1	12	3	35	NOTLAGE	DILEMMA		0	-1	-1
14	1	12	4	14	SCHLAFWANDELN	UNWIRKLICHKEIT	WIRKLICHKEIT	0	5886.1	9582
14	1	12	5	20	HORN	WARNUNG	TON	0	2580.7	3507
14	1	12	6	26	EVOLUTION	ERWEITERUNG	MENSCH	0	10604.3	11836
14	1	12	7	11	PROGRAMM	KINO	FERNSEHEN	0	918310000000001	11812
14	1	12	8	6	SCHLACHTUNG	SCHWEIN	BLUT	0	226089999999999	3879
14	1	12	9	15	VERHAFTUNG	KLINGE	GEFÄNGNIS	0	191410000000001	5114
14	1	12	10	9	ADER	GESTEIN	VENE	0	285860000000001	4047
14	1	12	11	17	BEGRÜNDER	PRÄSIDENT	PRÄSIDENT	1	7119	9911
14	1	12	12	39	ORDNUNG	ZUCHT	REIHE	0	14436.9	15675
14	1	12	13	5	BINDUNG	BABY	SKI	0	4404.3	5228
14	1	12	14	23	JUGEND	SCHWIMMBAD	ALTER	0	2439.3	3671
14	1	12	15	1	EMPFINDUNG	GELASSENHEIT	EPOCHE	0	769529999999999	9183
14	1	12	16	13	STAAT	UNTERSTÜTZUNG	REICH	0	271779999999999	3807
14	1	12	17	10	ZAUBERKÜNSTLER	TRICK	HASE	0	504729999999999	5967
14	1	12	18	27	BEEINFLUSSUNG	VERMARKTUNG	RAT	0	942070000000001	10179
14	1	12	19	34	BLEI	STAHL	SCHWER	0	295220000000001	4359
14	1	12	20	36	EINSPARUNG	RECHNUNG		0	-1	-1
14	1	12	21	2	GENIE	MATHEMATIK	MATHEMATIK	1	148520000000001	4135
14	1	12	22	18	PARTY	THEKE	FEIER	0	12759.3	14135
14	1	12	23	28	UNSTERBLICHKEIT	AUFERSTEHUNG	ENGEL	0	355110000000001	5511
14	1	12	24	22	PARTEI	ABSTIMMUNG	WAHL	0	15219.6	17147
14	1	12	25	40	KERZE	DOCHT	DOCHT	1	333129999999999	5179
14	1	12	26	29	MOTOR	INDUSTRIALISIERUNG	ÖL	0	205529999999999	3149
14	1	12	27	25	BESTATTUNG	SELBSTMORD	TRAUER	0	509939999999999	6629
14	1	12	28	24	ALARM	ÜBUNG	SIRENE	0	177129999999999	3259
14	1	12	29	32	KOORDINATION	HANDHABUNG	TRAINING	0	686329999999999	9471
14	1	12	30	21	LIKÖR	SEKT	WEIN	0	737629999999999	8680
14	1	12	31	12	HÖLLE	MYTHOS	HIMMEL	0	262310000000001	4169
14	1	12	32	3	BEIFALL	APPLAUS	APPLAUS	1	210129999999999	7149
14	1	12	33	7	HIRN	STUDIE	KOPF	0	3422	4489
14	1	12	34	4	KLOSTER	EINSCHRÄNKUNG	MÖNCH	0	166109999999998	3319
14	1	12	35	33	ERÖFFNUNG	GRÜNDUNG	ZEIT	0	461309999999998	6125
14	1	12	36	38	ABEND	MORGEN	NACHT	0	167929999999999	3031
14	1	12	37	19	BAHNSTEIG	ANPASSUNG	GLEIS	0	434420000000001	6007
14	1	12	38	30	DORF	ISOLATION	STADT	0	727129999999999	8335
14	1	12	39	16	FREUNDIN	ZÄRTLICHKEIT	RING	0	762329999999999	8667
14	1	12	40	37	INVESTITION	KONZERN	GELD	0	917940000000002	10171
14	2	13	1	19	INSEL	URLAUBER	WASSER	0	477430000000005	6126
14	2	13	2	17	WAFFE	KRIEG	MESSER	0	643660000000009	7724
14	2	13	3	38	SUBMISSION	ERNIEDRIGUNG	SPION	0	4154.5	5746
14	2	13	4	9	STALL	KUH	KUH	1	1775.5	2647
14	2	13	5	36	KLEINIGKEIT	WAAGE	DING	0	314930000000005	4191
14	2	13	6	10	MILCH	KÄSE	FLASCHE	0	3999.5	6175
14	2	13	7	21	REVOLUTION	WIDERSTAND	REFORMATION	0	7503.5	10631
14	2	13	8	24	ENTSCHLOSSENHEIT	DURCHSETZUNG	GEWISSHEIT	0	434610000000009	7687
14	2	13	9	1	WAHNSINN	ANSTALT	CHAOS	0	1727.5	3479
14	2	13	10	15	VERBRÜDERUNG	ENTSCHULDIGUNG	LIEBE	0	4071.5	5255
14	2	13	11	8	BEWUNDERUNG	SCHÖNHEIT	STOLZ	0	4431.5	6583
14	2	13	12	25	GERICHTSHOF	UNWAHRHEIT	PROZESS	0	16167.5	18671
14	2	13	13	35	ZUCKER	SPEISE	SALZ	0	223069999999995	3863
14	2	13	14	31	TEICH	ÜBERSCHWEMMUNG	ENTE	0	4255.5	5327
14	2	13	15	3	OZEAN	KRABBE	SCHIFF	0	200730000000005	3495
14	2	13	16	37	FLAMME	LEUCHTE	OFEN	0	3575.5	5471
14	2	13	17	20	ZAHL	PHYSIK	ZIFFER	0	541860000000009	7175
14	2	13	18	4	SPRECHER	AUFRUF	HÖRER	0	164939999999991	3759
14	2	13	19	30	HASS	GEFECHT	GEWALT	0	2511.5	4783
14	2	13	20	7	KRANZ	NEST	KERZEN	0	392730000000005	6055
14	2	13	21	22	WIEDERHERSTELLUNG	VERSCHLECHTERUNG	FORMATION	0	599130000000005	9447
14	2	13	22	32	KLEIDERSCHRANK	HANDSCHUH	MODE	0	331130000000005	9991
14	2	13	23	2	PARK	VEGETATION	GRAS	0	2175.5	3567
14	2	13	24	23	STREIK	KONFLIKT	ARBEITER	0	208219999999995	6420
14	2	13	25	11	DOKUMENT	BESCHEINIGUNG	PAPIER	0	470630000000005	6089
14	2	13	26	40	REGENSCHIRM	BEDARF	UNWETTER	0	4080	5696
14	2	13	27	14	MUSIK	OPER	KLAVIER	0	4615.5	6911
14	2	13	28	16	TRAINING	PULS	GRUPPE	0	594339999999991	7910
14	2	13	29	29	KONJUNKTUR	DIAGNOSE	AUFBRUCH	0	4183.5	6623
14	2	13	30	18	BEWERTUNG	KELLNERIN	LISTE	0	496589999999991	6151
14	2	13	31	27	SUBSTANZ	SEELE	SEELE	1	224730000000005	5727
14	2	13	32	28	NACHRICHT	GEBURTSTAG	MAIL	0	418789999999991	5591
14	2	13	33	6	BEGEISTERUNG	GEFÜHL	RUF	0	5111.5	6343
14	2	13	34	13	ZAHLUNG	QUITTUNG	RECHNUNG	0	291139999999991	4991
14	2	13	35	26	KUNSTWERK	AUFMACHUNG	MÜLL	0	2863.5	5399
14	2	13	36	34	FRAU	BLUSE	MANN	0	160730000000005	3119
14	2	13	37	33	SENDER	NOTIZ	RADIO	0	144730000000005	3311
14	2	13	38	5	AUFTAKT	SPIEL	BEGINN	0	314680000000005	4615
14	2	13	39	12	TRAINER	STIL	MANNSCHAFT	0	272119999999995	4615
14	2	13	40	39	FREILASSUNG	AUFENTHALT	GEFÄNGNIS	0	336730000000005	9399
14	3	14	1	29	FAUST	GEWALT	HAND	0	429279999999981	5152
14	3	14	2	38	ZELT	ZIRKUS	WALD	0	318439999999991	4259
14	3	14	3	2	SOLO	MUSIKINSTRUMENT		0	-1	-1
14	3	14	4	17	TECHNOLOGIE	GEHIRNWÄSCHE	FORTSCHRITT	0	630079999999981	9876
14	3	14	5	28	SCHLÄGER	KRIMINALITÄT	ÄRGER	0	693060000000009	7978
14	3	14	6	9	INTENSIVSTATION	KRANKENHAUS	OP	0	101276000000001	10887
14	3	14	7	7	VORBEREITUNG	VERÖFFENTLICHUNG	WERKZEUGE	0	466360000000009	7335
14	3	14	8	27	HINDERUNG	SIEGEL	ZAUN	0	655939999999991	7719
14	3	14	9	25	FRIEDEN	ALLIANZ	KRIEG	0	198360000000009	3831
14	3	14	10	6	LIMIT	MAXIMUM	MAXIMUM	1	281539999999991	5207
14	3	14	11	3	IDIOT	UNSINN	MENSCH	0	129916000000001	14518
14	3	14	12	30	DIAKONIE	VERSORGUNG	TOD	0	207260000000009	3160
14	3	14	13	32	SCHLUSSFOLGERUNG	KONSEQUENZ	KONKLUSION	0	472960000000009	8095
14	3	14	14	22	AUTOR	ERFINDUNG	ROMAN	0	461560000000009	10199
14	3	14	15	33	KNOBLAUCH	VAMPIR	ESSIG	0	218339999999991	3652
14	3	14	16	36	SÄUFER	WIRT	WIRT	1	337379999999981	4874
14	3	14	17	11	PRÄDIKAT	PRIMA	WORT	0	471160000000009	5959
14	3	14	18	13	URLAUB	AUSFALL	SONNE	0	326720000000019	4167
14	3	14	19	10	SCHMUGGEL	IMPORT	DIEB	0	2168.5	3127
14	3	14	20	4	INFLATION	ENTWERTUNG	ZUSTAND	0	451939999999991	5935
14	3	14	21	20	ERKLÄRUNG	WISSENSCHAFT	UNTERSCHRIFT	0	3198	5799
14	3	14	22	14	WANGE	CHRIST	HAND	0	270360000000009	8575
14	3	14	23	26	RASSE	NATIONALIST	NATIONALIST	1	319160000000009	9911
14	3	14	24	19	MINIMUM	NOTWENDIGKEIT	BODEN	0	641560000000009	7744
14	3	14	25	40	LEBER	ORGAN	ORGAN	1	473229999999981	5969
14	3	14	26	23	FLÜCHTLING	ASYL	ZAUN	0	127726000000001	13748
14	3	14	27	39	GESELLSCHAFT	EINHEIT	INDIVIDUUM	0	427960000000009	7287
14	3	14	28	8	EXPERIMENT	UNTERSUCHUNG	VERSUCH	0	5222.5	7815
14	3	14	29	37	PARLAMENT	KANZLER	GRUPE	0	2719.5	4356
14	3	14	30	35	LIST	NAZI	TÜCKE	0	446639999999991	6010
14	3	14	31	34	NACHBARSCHAFT	HECKE	STREIT	0	131356000000001	14463
14	3	14	32	12	UNHEIL	ALPTRAUM	SEGEN	0	151160000000009	2504
14	3	14	33	24	VATER	VORBILD	KINDER	0	440270000000019	5702
14	3	14	34	16	FREUNDSCHAFT	GEFÄHRTE		0	-1	-1
14	3	14	35	18	KONFRONTATION	RACHE	STREIT	0	395160000000009	5328
14	3	14	36	5	GANG	TOR	TUNNEL	0	323370000000019	4726
14	3	14	37	15	LAMM	MITTAGESSEN	KUH	0	225570000000019	3343
14	3	14	38	1	GEMEINSCHAFT	ZUSAMMENARBEIT	DORF	0	233910000000009	3458
14	3	14	39	21	UNABHÄNGIGKEIT	SELBSTBESTIMMUNG	KRIEG	0	238129999999981	3639
14	3	14	40	31	TOD	NOTWEHR	WILLKÜR	0	502070000000019	7129
14	4	15	1	5	STÜTZE	BEGLEITER	PFOSTEN	0	397679999999981	5680
14	4	15	2	4	BRILLE	KRAWATTE	NASE	0	2001	2959
14	4	15	3	31	ERMITTLUNG	SCHULD	TAT	0	300779999999981	3575
14	4	15	4	11	SCHÄTZUNG	SPEKULATION	PREIS	0	311979999999981	4591
14	4	15	5	21	AUSEINANDERSETZUNG	ÜBERLEGUNG	THEMA	0	321129999999981	4846
14	4	15	6	25	DRECK	VERUNREINIGUNG	SCHMUTZ	0	234360000000009	5282
14	4	15	7	16	SONNE	GRAD	WETTER	0	368989999999991	5204
14	4	15	8	14	REGIME	ZERSCHLAGUNG	GEGENER	0	423979999999981	5447
14	4	15	9	37	BEFRAGUNG	MEHRHEIT	ZEUGE	0	118077999999998	13256
14	4	15	10	38	GEGNER	WAFFENSTILLSTAND	FEIND	0	657479999999981	9750
14	4	15	11	10	ZOO	BÄR	TIER	0	321529999999981	4519
14	4	15	12	20	REGENBOGEN	FARBE	REGEN	0	385579999999981	5439
14	4	15	13	12	TECHNIKER	INGENIEUR		0	-1	-1
14	4	15	14	19	ARBEITER	EINKOMMEN		0	-1	-1
14	4	15	15	33	TAGEBUCH	BIOGRAPHIE	BIOGRAFIE	1	374279999999981	6790
14	4	15	16	6	MANDANT	RECHT	ZEUGE	0	199170000000019	3128
14	4	15	17	3	VORSTAND	LEITER	CHEF	0	205370000000019	3006
14	4	15	18	32	FORMEL	BERECHNUNG	REZEPT	0	703179999999981	9063
14	4	15	19	27	KUNST	ARTIST		0	-1	-1
14	4	15	20	8	GELIEBTE	GEHEIMNIS	FREUNDIN	0	368770000000019	5631
14	4	15	21	22	STROH	WALDBRAND		0	-1	-1
14	4	15	22	18	ERNÄHRUNG	EIWEIß	FUTTER	0	678929999999981	8191
14	4	15	23	35	GOTT	VEREHRUNG	TEUFEL	0	169939999999991	3696
14	4	15	24	1	PYRAMIDE	ARCHITEKTUR		0	-1	-1
14	4	15	25	23	OPPOSITION	VERWEIGERUNG		0	-1	-1
14	4	15	26	15	TRITT	SOHLE	FUSS	0	246379999999981	3367
14	4	15	27	28	BILD	FOTO	FOTO	1	408779999999981	5135
14	4	15	28	17	KOOPERATION	MITHILFE	HILFE	0	356760000000009	4775
14	4	15	29	26	POLIZEI	EINSATZ		0	-1	-1
14	4	15	30	40	BEARBEITUNG	HONORAR		0	-1	-1
14	4	15	31	29	INTERVENTION	STREIT	ZUSAGE	0	3252	4490
14	4	15	32	2	UNTERSCHRIFT	FORMULAR		0	-1	-1
14	4	15	33	9	SUBKULTUR	UNTERGRUND		0	-1	-1
14	4	15	34	36	INFORMATIK	PROGRAMMIERUNG		0	-1	-1
14	4	15	35	34	PATRIOTISMUS	EXTREMISMUS	NATION	0	6698	8736
14	4	15	36	7	DONNER	BLITZ	BLITZ	1	445479999999981	6294
14	4	15	37	39	DESSERT	HONIG	EIS	0	492779999999981	5615
14	4	15	38	13	WANDEL	ZWISCHENZEIT		0	-1	-1
14	4	15	39	30	ERDBALL	WELTKARTE		0	-1	-1
14	4	15	40	24	AKTEUR	DRAMATIK		0	-1	-1
14	5	16	1	15	VISUM	TOURISMUS	ANTRAG	0	319770000000019	4494
14	5	16	2	4	UNRECHT	BENACHTEILIGUNG		0	-1	-1
14	5	16	3	16	BIRKE	LAUB	BAUM	0	163190000000037	3312
14	5	16	4	40	VIRUS	ERREGER	KRANKHEIT	0	333570000000019	6937
14	5	16	5	12	KAPITALISMUS	KOMMUNISMUS	GELD	0	390170000000019	5349
14	5	16	6	32	BAUER	FARM	HOF	0	361420000000019	4727
14	5	16	7	22	DIREKTION	BESCHLUSS	BÜRO	0	438390000000037	6255
14	5	16	8	21	RANG	HIERARCHIE	GENERAL	0	415990000000037	5935
14	5	16	9	17	JUSTIZ	GLAUBWÜRDIGKEIT	EXEKUTIVE	0	312770000000019	6869
14	5	16	10	11	PHASE	STADIUM		0	-1	-1
14	5	16	11	19	AFFÄRE	PARTNERSCHAFT	LIEBSCHAFT	0	187040000000037	4352
14	5	16	12	13	JOURNALIST	PRESSEFREIHEIT	ZEITUNG	0	1966.5	3527
14	5	16	13	30	AUSKUNFT	PROPAGANDA	RAT	0	774390000000037	8548
14	5	16	14	18	ASSISTENT	PROFESSION		0	-1	-1
14	5	16	15	36	BOMBE	TERRORIST	ZÜNDER	0	191679999999981	3864
14	5	16	16	27	ROUTE	HEIMWEG	STRASSE	0	250090000000037	3831
14	5	16	17	23	BOSS	HEMD	UNTERGEBENER	0	295990000000037	5328
14	5	16	18	33	VERGÜTUNG	GELD	BEZAHLUNG	0	195970000000019	7336
14	5	16	19	2	GEFAHR	HAI		0	-1	-1
14	5	16	20	35	FREUDE	LUST	LEID	0	2910	3838
14	5	16	21	25	CHARAKTER	OFFENHEIT	TYP	0	605470000000019	7782
14	5	16	22	8	BEFUGNIS	ERMÄCHTIGUNG	RECHT	0	207990000000037	3152
14	5	16	23	6	BEVÖLKERUNG	MASSE	MENSCHHEIT	0	249729999999981	4871
14	5	16	24	7	KOMMENTAR	PRESSE		0	-1	-1
14	5	16	25	20	ANLAGE	RENDITE		0	-1	-1
14	5	16	26	24	MODE	HOSE	HOSE	1	1725	2790
14	5	16	27	9	SCHNITT	FILM	FRISUR	0	305579999999981	4543
14	5	16	28	37	MÖRDER	SÜNDE	MESSER	0	239190000000037	3626
14	5	16	29	31	EXEKUTION	ERSCHIEßUNG	KOPF	0	328490000000037	4421
14	5	16	30	14	KOCH	OFEN	LÖFFEL	0	611190000000037	7888
14	5	16	31	10	FLÄCHE	ZENTRUM	HEKTAR	0	128479000000004	14820
14	5	16	32	5	NATION	EINIGKEIT	STAAT	0	2360.5	6299
14	5	16	33	34	STUDENT	KLAUSUR	EXAMEN	0	2831	4609
14	5	16	34	39	FLIRT	ROMANTIK		0	-1	-1
14	5	16	35	38	PRIESTER	KATHEDRALE	KIRCHE	0	280959999999963	4240
14	5	16	36	26	PUBLIKUM	ZUSCHAUER		0	-1	-1
14	5	16	37	29	GERICHT	VERHANDLUNG	VERURTEILTER	0	295129999999981	5829
14	5	16	38	3	SEE	WASSER	SCHIFF	0	248009999999963	6168
14	5	16	39	1	BEHÖRDE	KÜNDIGUNG	AGENTUR	0	558279999999981	7222
14	5	16	40	28	BOOT	MATROSE	PADDEL	0	319179999999981	4920
14	6	1	1	38	FÄHIGKEIT	VERANLAGUNG	KÖNNEN	0	371090000000037	5087
14	6	1	2	22	LÖSUNG	PROBLEM	PROBLEM	1	212690000000037	3831
14	6	1	3	29	MANGEL	VERZICHT	DEFIZIT	0	195590000000037	5854
14	6	1	4	32	EINGEBUNG	IDEE	SINN	0	316009999999963	4019
14	6	1	5	28	URHEBER	KAUSALITÄT		0	-1	-1
14	6	1	6	26	SKLAVE	KÖNIG	KÖNIG	1	163109999999963	2983
14	6	1	7	18	TRINKSPRUCH	SPRICHWORT	SPRICHWORT	1	579909999999963	8895
14	6	1	8	5	BERUF	ANERKENNUNG	ANERKENNUNG	1	3623	5872
14	6	1	9	33	RÜSTUNG	ANGRIFF	KAMPF	0	7763	9609
14	6	1	10	31	NÄSSE	GEWITTER	REGEN	0	213209999999963	3148
14	6	1	11	4	STURM	WINDHAUCH	BERG	0	315090000000037	4215
14	6	1	12	24	BEDÜRFNIS	WERBUNG		0	-1	-1
14	6	1	13	25	SPASS	FEIER	FREUDE	0	404029999999981	5471
14	6	1	14	36	RÜCKSCHRITT	VERGANGENHEIT	VERGANGENHEIT	1	767090000000037	10583
14	6	1	15	12	NUTZEN	KOSTEN	VORTEIL	0	200709999999963	3812
14	6	1	16	19	ERDE	STEIN	STEIN	1	214140000000037	3354
14	6	1	17	13	KUGEL	QUADRAT	FIGUR	0	234190000000037	7287
14	6	1	18	37	ANEKDOTE	WITZ	WITZ	1	514309999999963	6935
14	6	1	19	23	SÄNGER	KÜNSTLER	KÜNSTLER	1	1775	4119
14	6	1	20	6	CHAOS	STRUKTUR		0	-1	-1
14	6	1	21	16	VOGEL	KATZE	FEDER	0	2838.5	3927
14	6	1	22	2	MASCHINE	APPARAT	APPARAT	1	175090000000037	3647
14	6	1	23	8	BARGELD	WERT		0	-1	-1
14	6	1	24	1	PELZ	FUCHS	FUCHS	1	307909999999963	4335
14	6	1	25	7	ZEITUNG	DRUCK	REPORTER	0	257509999999963	4567
14	6	1	26	39	SCHAMGEFÜHL	KÖRPER	EKEL	0	267109999999963	4023
14	6	1	27	14	STERN	WEIHNACHTEN	LICHT	0	508709999999963	6296
14	6	1	28	30	BEGRIFF	BEDEUTUNG	WORT	0	227009999999963	3214
14	6	1	29	27	GRUNDRECHT	VERFASSUNG		0	-1	-1
14	6	1	30	3	STILLE	EINSAMKEIT	RUHE	0	182409999999963	2973
14	6	1	31	40	PUPPE	KIND		0	-1	-1
14	6	1	32	9	FORM	KREIS	KREIS	1	189509999999963	3031
14	6	1	33	21	DEMOKRATIE	SYSTEM	SYSTEM	1	413170000000019	6228
14	6	1	34	10	ABSPRACHE	VERTRAG		0	-1	-1
14	6	1	35	20	INFORMATION	INHALT	INHALT	1	195890000000037	4119
14	6	1	36	34	EMPFEHLUNG	RAT	TIPP	0	333509999999963	4255
14	6	1	37	11	GEHIRN	BEWUSSTSEIN	KOPF	0	385509999999963	5015
14	6	1	38	17	STAUB	SAUBERKEIT		0	-1	-1
14	6	1	39	35	FIGUR	BRETT		0	-1	-1
14	6	1	40	15	BECHER	KAFFEE	HOLZ	0	518309999999963	6935
14	7	2	1	34	PRÜFUNG	MISSERFOLG	ANGST	0	2111	3468
14	7	2	2	16	KRITERIUM	AUSWAHL		0	-1	-1
14	7	2	3	5	FREUND	VERTRAUEN	FEIND	0	262020000000019	4069
14	7	2	4	40	POSTKUTSCHE	PFERD	WEG	0	4278	5209
14	7	2	5	31	HÄRTE	KRAFT		0	-1	-1
14	7	2	6	30	SPRACHE	AKUSTIK	STIL	0	2647	3927
14	7	2	7	25	DISZIPLIN	GEHORSAM		0	-1	-1
14	7	2	8	10	ILLUSION	WAHRNEHMUNG	ERSCHEINUNG	0	177509999999963	4476
14	7	2	9	6	ZUWACHS	FORTSCHRITT		0	-1	-1
14	7	2	10	20	BEGRÜSSUNG	FREUNDLICHKEIT		0	-1	-1
14	7	2	11	19	GEISEL	GEFANGENER	FOLTER	0	291020000000019	4350
14	7	2	12	18	SCHMETTERLING	BLÜTE		0	-1	-1
14	7	2	13	17	VERSCHLEIERUNG	KOPFTUCH	KOPFTUCH	1	513020000000019	7874
14	7	2	14	4	KRITIK	ZWEIFEL	ANMASSUNG	0	451920000000019	11484
14	7	2	15	35	ANFORDERUNG	SCHWIERIGKEIT	SCHWIERIGKEIT	1	3761.5	6906
14	7	2	16	26	FRAGE	EINWAND	ANTWORT	0	215109999999963	3952
14	7	2	17	33	ERLÖSUNG	HIMMELREICH	GLAUBE	0	364629999999981	5254
14	7	2	18	14	HAUT	BLUT	HAAR	0	322209999999963	4311
14	7	2	19	28	UHR	KIRCHE	ZEIGER	0	186309999999963	3222
14	7	2	20	11	EHE	VERLOBUNG	RING	0	184029999999981	2909
14	7	2	21	39	FASS	KELLER	BODEN	0	322970000000019	4490
14	7	2	22	24	GNADE	BARMHERZIGKEIT		0	-1	-1
14	7	2	23	37	DÄMMERUNG	MORGENGRAUEN	LICHT	0	1517	4076
14	7	2	24	12	KOMÖDIE	DRAMA	DRAMA	1	279429999999981	4522
14	7	2	25	3	VERLUST	ABNAHME	LEID	0	172729999999981	2647
14	7	2	26	22	MACHT	HERRSCHER	GEWINN	0	222320000000019	3455
14	7	2	27	8	BERG	HÜTTE	STURM	0	251120000000019	4242
14	7	2	28	13	TIER	FROSCH	HASE	0	240420000000019	3309
14	7	2	29	9	GESPENST	ERSCHEINUNG	ERSCHEINUNG	1	262229999999981	5014
14	7	2	30	32	TRAUM	WIRKLICHKEIT	ILLUSION	0	163109999999963	3599
14	7	2	31	27	SCHICKSAL	IRONIE	WAHRHEIT	0	307920000000019	4895
14	7	2	32	29	TAL	WIESE	BERG	0	215929999999981	3248
14	7	2	33	38	NEFFE	GROSSMUTTER	ONKEL	0	184620000000019	3142
14	7	2	34	15	SEEGANG	DAMPFER	SCHIFF	0	4142.5	7479
14	7	2	35	21	ANSTAND	SITTE	SITTE	1	184709999999963	2967
14	7	2	36	7	GRAS	VIEH		0	-1	-1
14	7	2	37	1	BLICK	PERSPEKTIVE	PERSPEKTIVE	1	794829999999981	10549
14	7	2	38	36	AUSWERTUNG	ERGEBNIS	TEST	0	246220000000019	3342
14	7	2	39	2	MALER	PIANIST	FARBE	0	331120000000019	4426
14	7	2	40	23	BUNGALOW	SIEDLUNG		0	-1	-1
14	8	3	1	2	VULKAN	EXPLOSION	LAVA	0	626540000000037	9153
14	8	3	2	29	PUDDING	SÜSSIGKEITEN	LÖFFEL	0	359459999999963	5095
14	8	3	3	28	SEGEN	SCHÖPFER	FLUCH	0	222330000000075	3479
14	8	3	4	21	STOLZ	RUHM	EHRE	0	222340000000037	3143
14	8	3	5	24	RICHTER	GERECHTIGKEIT	HENKER	0	201519999999925	3103
14	8	3	6	3	TÄUSCHUNG	ECHTHEIT	VERRAT	0	669519999999925	8050
14	8	3	7	22	ZEIT	URSPRUNG	SEIN	0	3090.5	4492
14	8	3	8	1	GIFT	MORD		0	-1	-1
14	8	3	9	38	DEFINITION	KONZEPT		0	-1	-1
14	8	3	10	15	PAPIER	BRIEF	STIFT	0	507930000000075	6482
14	8	3	11	8	MEINEID	EHRENHAFTIGKEIT	RICHTER	0	107431999999993	12279
14	8	3	12	32	CHANCE	BEGEGNUNG	GLÜCK	0	285690000000037	4519
14	8	3	13	33	AUTO	PRESTIGE	RENNEN	0	281540000000037	3911
14	8	3	14	27	ALKOHOL	OPIUM	GLAS	0	370559999999963	4704
14	8	3	15	40	PLAN	GROSSSTADT		0	-1	-1
14	8	3	16	20	LARVE	RAUPE		0	-1	-1
14	8	3	17	12	DAMPF	LOKOMOTIVE	SCHIFF	0	278619999999925	9410
14	8	3	18	37	WOLLE	KLEIDUNG		0	-1	-1
14	8	3	19	36	JUNGE	MÄDCHEN		0	-1	-1
14	8	3	20	23	ARMUT	ELEND	BETTLER	0	428619999999925	6486
14	8	3	21	10	LEIDENSCHAFT	KUSS	GEFÜHL	0	245540000000037	4751
14	8	3	22	26	BEWEIS	TATSACHE	INDIZ	0	286340000000037	4359
14	8	3	23	16	GEBÄUDE	HOTEL		0	-1	-1
14	8	3	24	18	GEDÄCHTNIS	ELEFANT		0	-1	-1
14	8	3	25	30	TAT	ABSICHT		0	-1	-1
14	8	3	26	11	APFEL	PFIRSICH	WURM	0	420640000000037	6294
14	8	3	27	4	STUHL	SESSEL	LEHNE	0	567919999999925	6839
14	8	3	28	35	PROFIL	QUERSCHNITT		0	-1	-1
14	8	3	29	31	VERGLEICH	GLEICHNIS		0	-1	-1
14	8	3	30	5	INDUSTRIE	BRANCHE	BAND	0	530319999999925	6540
14	8	3	31	34	ERDGESCHOSS	DACHBODEN		0	-1	-1
14	8	3	32	13	HELDENMUT	TAPFERKEIT		0	-1	-1
14	8	3	33	9	ANSICHT	MEINUNG	PERSPEKTIVE	0	407140000000037	6599
14	8	3	34	7	NORM	MORAL	REGEL	0	290530000000075	4399
14	8	3	35	19	GESUNDHEIT	IMPFUNG		0	-1	-1
14	8	3	36	14	FORDERUNG	GEHALT		0	-1	-1
14	8	3	37	25	ZWIELICHT	UNTERWELT		0	-1	-1
14	8	3	38	17	GEIST	FLASCHE	ERSCHEINUNG	0	248209999999963	5183
14	8	3	39	39	GESCHREI	PANIK		0	-1	-1
14	8	3	40	6	BESITZ	ANTEIL		0	-1	-1
