## Supplementary material for "Vast amounts of encoded items nullify but do not reverse the effect of sleep on declarative memory": Dataset: PAL_14_2_3.xlsx

### Sheet: Sheet1
VP_Nr	Block	VersioN	counter	pair_code	cue	correct_answer	answer	accuracy	reactiontime1	reactiontime2
14	1	12	1	33	ERÖFFNUNG	GRÜNDUNG	FEST	0	2470.1	3283
14	1	12	2	40	KERZE	DOCHT	DOCHT	1	1798.4	3455
14	1	12	3	24	ALARM	ÜBUNG	WECKER	0	2743.5	4967
14	1	12	4	4	KLOSTER	EINSCHRÄNKUNG	BRUDER	0	2412	3743
14	1	12	5	10	ZAUBERKÜNSTLER	TRICK	HASE	0	1839.3	2911
14	1	12	6	3	BEIFALL	APPLAUS	APPLAUS	1	1956.5	4047
14	1	12	7	28	UNSTERBLICHKEIT	AUFERSTEHUNG		0	-1	-1
14	1	12	8	25	BESTATTUNG	SELBSTMORD		0	-1	-1
14	1	12	9	37	INVESTITION	KONZERN		0	-1	-1
14	1	12	10	9	ADER	GESTEIN	BLUT	0	1991.5	3415
14	1	12	11	38	ABEND	MORGEN		0	-1	-1
14	1	12	12	21	LIKÖR	SEKT	WEIN	0	2075.7	3663
14	1	12	13	13	STAAT	UNTERSTÜTZUNG		0	-1	-1
14	1	12	14	7	HIRN	STUDIE		0	-1	-1
14	1	12	15	35	NOTLAGE	DILEMMA		0	-1	-1
14	1	12	16	15	VERHAFTUNG	KLINGE	GEFÄNGNIS	0	3151.5	6039
14	1	12	17	30	DORF	ISOLATION	STADT	0	3831.5	5255
14	1	12	18	26	EVOLUTION	ERWEITERUNG		0	-1	-1
14	1	12	19	18	PARTY	THEKE	FEST	0	3545.8	4404
14	1	12	20	8	KARTELL	KONSENS	AMT	0	4519.5	5703
14	1	12	21	29	MOTOR	INDUSTRIALISIERUNG		0	-1	-1
14	1	12	22	1	EMPFINDUNG	GELASSENHEIT		0	-1	-1
14	1	12	23	27	BEEINFLUSSUNG	VERMARKTUNG		0	-1	-1
14	1	12	24	12	HÖLLE	MYTHOS		0	-1	-1
14	1	12	25	19	BAHNSTEIG	ANPASSUNG	ZUG	0	375639999999999	4709
14	1	12	26	2	GENIE	MATHEMATIK	MATHEMATIK	1	477039999999999	9862
14	1	12	27	32	KOORDINATION	HANDHABUNG		0	-1	-1
14	1	12	28	6	SCHLACHTUNG	SCHWEIN		0	-1	-1
14	1	12	29	16	FREUNDIN	ZÄRTLICHKEIT		0	-1	-1
14	1	12	30	31	REICH	PROFIT	KÖNIG	0	693539999999999	8505
14	1	12	31	34	BLEI	STAHL		0	-1	-1
14	1	12	32	22	PARTEI	ABSTIMMUNG	POLITIK	0	359939999999999	5087
14	1	12	33	20	HORN	WARNUNG		0	-1	-1
14	1	12	34	5	BINDUNG	BABY	SKI	0	406639999999999	5322
14	1	12	35	39	ORDNUNG	ZUCHT		0	-1	-1
14	1	12	36	23	JUGEND	SCHWIMMBAD		0	-1	-1
14	1	12	37	36	EINSPARUNG	RECHNUNG		0	-1	-1
14	1	12	38	14	SCHLAFWANDELN	UNWIRKLICHKEIT		0	-1	-1
14	1	12	39	11	PROGRAMM	KINO		0	-1	-1
14	1	12	40	17	BEGRÜNDER	PRÄSIDENT		0	-1	-1
14	2	13	1	1	WAHNSINN	ANSTALT	CHAOS	0	1714.5	3323
14	2	13	2	35	ZUCKER	SPEISE		0	-1	-1
14	2	13	3	6	BEGEISTERUNG	GEFÜHL	WAHN	0	297569999999995	4030
14	2	13	4	18	BEWERTUNG	KELLNERIN		0	-1	-1
14	2	13	5	13	ZAHLUNG	QUITTUNG	RECHNUNG	0	255969999999995	4615
14	2	13	6	17	WAFFE	KRIEG		0	-1	-1
14	2	13	7	5	AUFTAKT	SPIEL		0	-1	-1
14	2	13	8	28	NACHRICHT	GEBURTSTAG	POST	0	303169999999995	4303
14	2	13	9	10	MILCH	KÄSE		0	-1	-1
14	2	13	10	29	KONJUNKTUR	DIAGNOSE	AUFSCHWUNG	0	222319999999995	5914
14	2	13	11	27	SUBSTANZ	SEELE	SEELE	1	349919999999995	5639
14	2	13	12	25	GERICHTSHOF	UNWAHRHEIT		0	-1	-1
14	2	13	13	19	INSEL	URLAUBER		0	-1	-1
14	2	13	14	26	KUNSTWERK	AUFMACHUNG		0	-1	-1
14	2	13	15	2	PARK	VEGETATION		0	-1	-1
14	2	13	16	20	ZAHL	PHYSIK		0	-1	-1
14	2	13	17	9	STALL	KUH		0	-1	-1
14	2	13	18	38	SUBMISSION	ERNIEDRIGUNG		0	-1	-1
14	2	13	19	12	TRAINER	STIL		0	-1	-1
14	2	13	20	37	FLAMME	LEUCHTE	HITZE	0	2428.5	3711
14	2	13	21	14	MUSIK	OPER		0	-1	-1
14	2	13	22	31	TEICH	ÜBERSCHWEMMUNG		0	-1	-1
14	2	13	23	8	BEWUNDERUNG	SCHÖNHEIT		0	-1	-1
14	2	13	24	34	FRAU	BLUSE		0	-1	-1
14	2	13	25	3	OZEAN	KRABBE		0	-1	-1
14	2	13	26	40	REGENSCHIRM	BEDARF		0	-1	-1
14	2	13	27	7	KRANZ	NEST		0	-1	-1
14	2	13	28	33	SENDER	NOTIZ		0	-1	-1
14	2	13	29	39	FREILASSUNG	AUFENTHALT		0	-1	-1
14	2	13	30	16	TRAINING	PULS		0	-1	-1
14	2	13	31	24	ENTSCHLOSSENHEIT	DURCHSETZUNG		0	-1	-1
14	2	13	32	30	HASS	GEFECHT	WUT	0	212030000000005	3143
14	2	13	33	21	REVOLUTION	WIDERSTAND		0	-1	-1
14	2	13	34	15	VERBRÜDERUNG	ENTSCHULDIGUNG		0	-1	-1
14	2	13	35	11	DOKUMENT	BESCHEINIGUNG		0	-1	-1
14	2	13	36	32	KLEIDERSCHRANK	HANDSCHUH		0	-1	-1
14	2	13	37	4	SPRECHER	AUFRUF	HÖRER	0	3295.5	4975
14	2	13	38	22	WIEDERHERSTELLUNG	VERSCHLECHTERUNG	REFORMATION	0	316769999999995	6103
14	2	13	39	23	STREIK	KONFLIKT		0	-1	-1
14	2	13	40	36	KLEINIGKEIT	WAAGE		0	-1	-1
14	3	14	1	8	EXPERIMENT	UNTERSUCHUNG	TEST	0	601260000000009	7253
14	3	14	2	3	IDIOT	UNSINN		0	-1	-1
14	3	14	3	16	FREUNDSCHAFT	GEFÄHRTE		0	-1	-1
14	3	14	4	10	SCHMUGGEL	IMPORT		0	-1	-1
14	3	14	5	33	KNOBLAUCH	VAMPIR		0	-1	-1
14	3	14	6	22	AUTOR	ERFINDUNG	ROMAN	0	303020000000019	4764
14	3	14	7	23	FLÜCHTLING	ASYL		0	-1	-1
14	3	14	8	2	SOLO	MUSIKINSTRUMENT		0	-1	-1
14	3	14	9	36	SÄUFER	WIRT		0	-1	-1
14	3	14	10	5	GANG	TOR		0	-1	-1
14	3	14	11	1	GEMEINSCHAFT	ZUSAMMENARBEIT		0	-1	-1
14	3	14	12	27	HINDERUNG	SIEGEL	GRENZE	0	271839999999991	4447
14	3	14	13	20	ERKLÄRUNG	WISSENSCHAFT		0	-1	-1
14	3	14	14	6	LIMIT	MAXIMUM	MAXIMUM	1	288779999999981	7479
14	3	14	15	28	SCHLÄGER	KRIMINALITÄT		0	-1	-1
14	3	14	16	38	ZELT	ZIRKUS		0	-1	-1
14	3	14	17	12	UNHEIL	ALPTRAUM		0	-1	-1
14	3	14	18	32	SCHLUSSFOLGERUNG	KONSEQUENZ		0	-1	-1
14	3	14	19	19	MINIMUM	NOTWENDIGKEIT		0	-1	-1
14	3	14	20	9	INTENSIVSTATION	KRANKENHAUS		0	-1	-1
14	3	14	21	24	VATER	VORBILD		0	-1	-1
14	3	14	22	29	FAUST	GEWALT		0	-1	-1
14	3	14	23	34	NACHBARSCHAFT	HECKE		0	-1	-1
14	3	14	24	31	TOD	NOTWEHR		0	-1	-1
14	3	14	25	25	FRIEDEN	ALLIANZ		0	-1	-1
14	3	14	26	14	WANGE	CHRIST		0	-1	-1
14	3	14	27	7	VORBEREITUNG	VERÖFFENTLICHUNG		0	-1	-1
14	3	14	28	17	TECHNOLOGIE	GEHIRNWÄSCHE		0	-1	-1
14	3	14	29	11	PRÄDIKAT	PRIMA		0	-1	-1
14	3	14	30	21	UNABHÄNGIGKEIT	SELBSTBESTIMMUNG	SELBSTBESTIMMUNG	1	340079999999981	10768
14	3	14	31	40	LEBER	ORGAN		0	-1	-1
14	3	14	32	37	PARLAMENT	KANZLER		0	-1	-1
14	3	14	33	26	RASSE	NATIONALIST		0	-1	-1
14	3	14	34	39	GESELLSCHAFT	EINHEIT		0	-1	-1
14	3	14	35	4	INFLATION	ENTWERTUNG		0	-1	-1
14	3	14	36	18	KONFRONTATION	RACHE		0	-1	-1
14	3	14	37	15	LAMM	MITTAGESSEN		0	-1	-1
14	3	14	38	35	LIST	NAZI		0	-1	-1
14	3	14	39	13	URLAUB	AUSFALL		0	-1	-1
14	3	14	40	30	DIAKONIE	VERSORGUNG		0	-1	-1
14	4	15	1	12	TECHNIKER	INGENIEUR		0	-1	-1
14	4	15	2	14	REGIME	ZERSCHLAGUNG		0	-1	-1
14	4	15	3	30	ERDBALL	WELTKARTE		0	-1	-1
14	4	15	4	16	SONNE	GRAD		0	-1	-1
14	4	15	5	18	ERNÄHRUNG	EIWEIß		0	-1	-1
14	4	15	6	37	BEFRAGUNG	MEHRHEIT		0	-1	-1
14	4	15	7	15	TRITT	SOHLE	SCHUH	0	4944	7784
14	4	15	8	33	TAGEBUCH	BIOGRAPHIE	BIOGRAFIE	1	4456	8314
14	4	15	9	19	ARBEITER	EINKOMMEN		0	-1	-1
14	4	15	10	39	DESSERT	HONIG	EIS	0	454110000000009	5380
14	4	15	11	8	GELIEBTE	GEHEIMNIS	VERLOBTE	0	6902.5	13625
14	4	15	12	24	AKTEUR	DRAMATIK		0	-1	-1
14	4	15	13	25	DRECK	VERUNREINIGUNG		0	-1	-1
14	4	15	14	26	POLIZEI	EINSATZ		0	-1	-1
14	4	15	15	29	INTERVENTION	STREIT		0	-1	-1
14	4	15	16	2	UNTERSCHRIFT	FORMULAR		0	-1	-1
14	4	15	17	27	KUNST	ARTIST		0	-1	-1
14	4	15	18	9	SUBKULTUR	UNTERGRUND		0	-1	-1
14	4	15	19	21	AUSEINANDERSETZUNG	ÜBERLEGUNG		0	-1	-1
14	4	15	20	7	DONNER	BLITZ		0	-1	-1
14	4	15	21	38	GEGNER	WAFFENSTILLSTAND		0	-1	-1
14	4	15	22	3	VORSTAND	LEITER		0	-1	-1
14	4	15	23	10	ZOO	BÄR		0	-1	-1
14	4	15	24	32	FORMEL	BERECHNUNG		0	-1	-1
14	4	15	25	28	BILD	FOTO		0	-1	-1
14	4	15	26	36	INFORMATIK	PROGRAMMIERUNG		0	-1	-1
14	4	15	27	35	GOTT	VEREHRUNG		0	-1	-1
14	4	15	28	34	PATRIOTISMUS	EXTREMISMUS		0	-1	-1
14	4	15	29	23	OPPOSITION	VERWEIGERUNG		0	-1	-1
14	4	15	30	20	REGENBOGEN	FARBE		0	-1	-1
14	4	15	31	22	STROH	WALDBRAND		0	-1	-1
14	4	15	32	5	STÜTZE	BEGLEITER		0	-1	-1
14	4	15	33	31	ERMITTLUNG	SCHULD		0	-1	-1
14	4	15	34	6	MANDANT	RECHT		0	-1	-1
14	4	15	35	1	PYRAMIDE	ARCHITEKTUR		0	-1	-1
14	4	15	36	40	BEARBEITUNG	HONORAR		0	-1	-1
14	4	15	37	13	WANDEL	ZWISCHENZEIT		0	-1	-1
14	4	15	38	4	BRILLE	KRAWATTE	GLAS	0	352779999999981	5000
14	4	15	39	11	SCHÄTZUNG	SPEKULATION		0	-1	-1
14	4	15	40	17	KOOPERATION	MITHILFE		0	-1	-1
14	5	16	1	4	UNRECHT	BENACHTEILIGUNG		0	-1	-1
14	5	16	2	38	PRIESTER	KATHEDRALE	KIRCHE	0	338409999999963	4616
14	5	16	3	1	BEHÖRDE	KÜNDIGUNG	AMT	0	165490000000037	2519
14	5	16	4	31	EXEKUTION	ERSCHIEßUNG		0	-1	-1
14	5	16	5	24	MODE	HOSE	HOSE	1	1494	2829
14	5	16	6	18	ASSISTENT	PROFESSION		0	-1	-1
14	5	16	7	8	BEFUGNIS	ERMÄCHTIGUNG		0	-1	-1
14	5	16	8	15	VISUM	TOURISMUS		0	-1	-1
14	5	16	9	35	FREUDE	LUST		0	-1	-1
14	5	16	10	6	BEVÖLKERUNG	MASSE		0	-1	-1
14	5	16	11	3	SEE	WASSER	BOOT	0	210009999999963	3356
14	5	16	12	25	CHARAKTER	OFFENHEIT		0	-1	-1
14	5	16	13	37	MÖRDER	SÜNDE		0	-1	-1
14	5	16	14	26	PUBLIKUM	ZUSCHAUER		0	-1	-1
14	5	16	15	22	DIREKTION	BESCHLUSS		0	-1	-1
14	5	16	16	39	FLIRT	ROMANTIK		0	-1	-1
14	5	16	17	34	STUDENT	KLAUSUR		0	-1	-1
14	5	16	18	19	AFFÄRE	PARTNERSCHAFT		0	-1	-1
14	5	16	19	12	KAPITALISMUS	KOMMUNISMUS		0	-1	-1
14	5	16	20	16	BIRKE	LAUB		0	-1	-1
14	5	16	21	40	VIRUS	ERREGER		0	-1	-1
14	5	16	22	32	BAUER	FARM	FELD	0	234229999999981	3409
14	5	16	23	33	VERGÜTUNG	GELD	GELD	1	321079999999981	4329
14	5	16	24	14	KOCH	OFEN		0	-1	-1
14	5	16	25	2	GEFAHR	HAI		0	-1	-1
14	5	16	26	23	BOSS	HEMD		0	-1	-1
14	5	16	27	11	PHASE	STADIUM		0	-1	-1
14	5	16	28	17	JUSTIZ	GLAUBWÜRDIGKEIT		0	-1	-1
14	5	16	29	7	KOMMENTAR	PRESSE		0	-1	-1
14	5	16	30	30	AUSKUNFT	PROPAGANDA		0	-1	-1
14	5	16	31	36	BOMBE	TERRORIST		0	-1	-1
14	5	16	32	21	RANG	HIERARCHIE		0	-1	-1
14	5	16	33	27	ROUTE	HEIMWEG		0	-1	-1
14	5	16	34	10	FLÄCHE	ZENTRUM		0	-1	-1
14	5	16	35	28	BOOT	MATROSE		0	-1	-1
14	5	16	36	9	SCHNITT	FILM	FILM	1	342609999999963	7360
14	5	16	37	5	NATION	EINIGKEIT		0	-1	-1
14	5	16	38	13	JOURNALIST	PRESSEFREIHEIT		0	-1	-1
14	5	16	39	29	GERICHT	VERHANDLUNG		0	-1	-1
14	5	16	40	20	ANLAGE	RENDITE		0	-1	-1
14	6	1	1	19	ERDE	STEIN	STEIN	1	2130.5	3555
14	6	1	2	17	STAUB	SAUBERKEIT	DRECK	0	437220000000019	6015
14	6	1	3	37	ANEKDOTE	WITZ	WITZ	1	363879999999981	5015
14	6	1	4	26	SKLAVE	KÖNIG	KÖNIG	1	375909999999963	5616
14	6	1	5	3	STILLE	EINSAMKEIT		0	-1	-1
14	6	1	6	39	SCHAMGEFÜHL	KÖRPER		0	-1	-1
14	6	1	7	21	DEMOKRATIE	SYSTEM	SYSTEM	1	163109999999963	4126
14	6	1	8	14	STERN	WEIHNACHTEN		0	-1	-1
14	6	1	9	24	BEDÜRFNIS	WERBUNG		0	-1	-1
14	6	1	10	10	ABSPRACHE	VERTRAG		0	-1	-1
14	6	1	11	15	BECHER	KAFFEE		0	-1	-1
14	6	1	12	13	KUGEL	QUADRAT	FORM	0	305509999999963	4624
14	6	1	13	12	NUTZEN	KOSTEN		0	-1	-1
14	6	1	14	29	MANGEL	VERZICHT	DEFIZIT	0	213270000000019	5207
14	6	1	15	6	CHAOS	STRUKTUR		0	-1	-1
14	6	1	16	28	URHEBER	KAUSALITÄT		0	-1	-1
14	6	1	17	5	BERUF	ANERKENNUNG	ANERKENNUNG	1	535109999999963	9279
14	6	1	18	1	PELZ	FUCHS	FUCHS	1	153509999999963	2983
14	6	1	19	31	NÄSSE	GEWITTER		0	-1	-1
14	6	1	20	9	FORM	KREIS	QUADRAT	0	200429999999981	4844
14	6	1	21	25	SPASS	FEIER		0	-1	-1
14	6	1	22	16	VOGEL	KATZE		0	-1	-1
14	6	1	23	8	BARGELD	WERT		0	-1	-1
14	6	1	24	20	INFORMATION	INHALT	INHALT	1	196629999999981	4969
14	6	1	25	23	SÄNGER	KÜNSTLER		0	-1	-1
14	6	1	26	27	GRUNDRECHT	VERFASSUNG	VERFASSUNG	1	562609999999963	8922
14	6	1	27	18	TRINKSPRUCH	SPRICHWORT	WORTWITZ	0	271929999999981	19191
14	6	1	28	35	FIGUR	BRETT		0	-1	-1
14	6	1	29	34	EMPFEHLUNG	RAT	TIPP	0	151129999999981	2794
14	6	1	30	32	EINGEBUNG	IDEE	IDEE	1	283609999999963	4164
14	6	1	31	38	FÄHIGKEIT	VERANLAGUNG		0	-1	-1
14	6	1	32	22	LÖSUNG	PROBLEM		0	-1	-1
14	6	1	33	36	RÜCKSCHRITT	VERGANGENHEIT	VERGANGE	1	119592999999998	20001
14	6	1	34	11	GEHIRN	BEWUSSTSEIN		0	141099999999627	6397
14	6	1	35	4	STURM	WINDHAUCH		0	-1	-1
14	6	1	36	2	MASCHINE	APPARAT	APPARAT	1	155440000000037	3831
14	6	1	37	40	PUPPE	KIND		0	-1	-1
14	6	1	38	7	ZEITUNG	DRUCK		0	-1	-1
14	6	1	39	30	BEGRIFF	BEDEUTUNG		0	-1	-1
14	6	1	40	33	RÜSTUNG	ANGRIFF	KAMPF	0	194259999999963	7223
14	7	2	1	18	SCHMETTERLING	BLÜTE		0	-1	-1
14	7	2	2	12	KOMÖDIE	DRAMA	DRAMA	1	162829999999981	2692
14	7	2	3	7	GRAS	VIEH	REGEN	0	381229999999981	4908
14	7	2	4	4	KRITIK	ZWEIFEL	EINSPRUCH	0	609829999999981	9106
14	7	2	5	22	MACHT	HERRSCHER		0	-1	-1
14	7	2	6	9	GESPENST	ERSCHEINUNG	ERSCHEINUNG	1	165529999999981	4351
14	7	2	7	34	PRÜFUNG	MISSERFOLG		0	-1	-1
14	7	2	8	2	MALER	PIANIST	BILD	0	859129999999981	9568
14	7	2	9	29	TAL	WIESE	BERG	0	250240000000037	3454
14	7	2	10	6	ZUWACHS	FORTSCHRITT		0	-1	-1
14	7	2	11	3	VERLUST	ABNAHME	DEFIZIT	0	435929999999981	7408
14	7	2	12	11	EHE	VERLOBUNG	VERLOBUNG	1	234229999999981	5750
14	7	2	13	31	HÄRTE	KRAFT		0	-1	-1
14	7	2	14	1	BLICK	PERSPEKTIVE	PERSPEKTIVE	1	1812.5	4739
14	7	2	15	24	GNADE	BARMHERZIGKEIT		0	-1	-1
14	7	2	16	27	SCHICKSAL	IRONIE	ZUKUNFT	0	352629999999981	5494
14	7	2	17	10	ILLUSION	WAHRNEHMUNG		0	-1	-1
14	7	2	18	14	HAUT	BLUT		0	-1	-1
14	7	2	19	13	TIER	FROSCH		0	-1	-1
14	7	2	20	15	SEEGANG	DAMPFER		0	-1	-1
14	7	2	21	40	POSTKUTSCHE	PFERD		0	-1	-1
14	7	2	22	26	FRAGE	EINWAND		0	-1	-1
14	7	2	23	17	VERSCHLEIERUNG	KOPFTUCH	KOPFTUCH	1	260740000000037	5896
14	7	2	24	19	GEISEL	GEFANGENER		0	-1	-1
14	7	2	25	38	NEFFE	GROSSMUTTER		0	-1	-1
14	7	2	26	21	ANSTAND	SITTE	SITTE	1	203129999999981	3215
14	7	2	27	33	ERLÖSUNG	HIMMELREICH		0	-1	-1
14	7	2	28	28	UHR	KIRCHE	ZEIGER	0	1655.5	3007
14	7	2	29	37	DÄMMERUNG	MORGENGRAUEN	ABEND	0	622240000000037	7743
14	7	2	30	8	BERG	HÜTTE		0	-1	-1
14	7	2	31	5	FREUND	VERTRAUEN		0	-1	-1
14	7	2	32	39	FASS	KELLER		0	-1	-1
14	7	2	33	30	SPRACHE	AKUSTIK		0	-1	-1
14	7	2	34	35	ANFORDERUNG	SCHWIERIGKEIT		0	-1	-1
14	7	2	35	23	BUNGALOW	SIEDLUNG		0	-1	-1
14	7	2	36	20	BEGRÜSSUNG	FREUNDLICHKEIT		0	-1	-1
14	7	2	37	32	TRAUM	WIRKLICHKEIT		0	-1	-1
14	7	2	38	25	DISZIPLIN	GEHORSAM		0	-1	-1
14	7	2	39	36	AUSWERTUNG	ERGEBNIS		0	-1	-1
14	7	2	40	16	KRITERIUM	AUSWAHL		0	-1	-1
14	8	3	1	26	BEWEIS	TATSACHE		0	-1	-1
14	8	3	2	3	TÄUSCHUNG	ECHTHEIT		0	-1	-1
14	8	3	3	27	ALKOHOL	OPIUM		0	-1	-1
14	8	3	4	9	ANSICHT	MEINUNG	PERSPEKTIVE	0	179269999999925	4370
14	8	3	5	30	TAT	ABSICHT		0	-1	-1
14	8	3	6	37	WOLLE	KLEIDUNG	SCHAF	0	290659999999963	4090
14	8	3	7	34	ERDGESCHOSS	DACHBODEN		0	-1	-1
14	8	3	8	36	JUNGE	MÄDCHEN		0	-1	-1
14	8	3	9	12	DAMPF	LOKOMOTIVE		0	-1	-1
14	8	3	10	40	PLAN	GROSSSTADT		0	-1	-1
14	8	3	11	25	ZWIELICHT	UNTERWELT		0	-1	-1
14	8	3	12	6	BESITZ	ANTEIL	ERBE	0	226859999999963	3008
14	8	3	13	10	LEIDENSCHAFT	KUSS		0	-1	-1
14	8	3	14	23	ARMUT	ELEND		0	-1	-1
14	8	3	15	24	RICHTER	GERECHTIGKEIT		0	-1	-1
14	8	3	16	20	LARVE	RAUPE		0	-1	-1
14	8	3	17	15	PAPIER	BRIEF		0	-1	-1
14	8	3	18	1	GIFT	MORD	DROGE	0	451940000000037	6103
14	8	3	19	14	FORDERUNG	GEHALT		0	-1	-1
14	8	3	20	17	GEIST	FLASCHE		0	-1	-1
14	8	3	21	21	STOLZ	RUHM		0	-1	-1
14	8	3	22	33	AUTO	PRESTIGE		0	-1	-1
14	8	3	23	38	DEFINITION	KONZEPT		0	-1	-1
14	8	3	24	35	PROFIL	QUERSCHNITT		0	-1	-1
14	8	3	25	7	NORM	MORAL		0	-1	-1
14	8	3	26	11	APFEL	PFIRSICH		0	-1	-1
14	8	3	27	28	SEGEN	SCHÖPFER		0	-1	-1
14	8	3	28	16	GEBÄUDE	HOTEL		0	-1	-1
14	8	3	29	5	INDUSTRIE	BRANCHE		0	-1	-1
14	8	3	30	39	GESCHREI	PANIK		0	-1	-1
14	8	3	31	4	STUHL	SESSEL		0	-1	-1
14	8	3	32	13	HELDENMUT	TAPFERKEIT		0	-1	-1
14	8	3	33	22	ZEIT	URSPRUNG		0	-1	-1
14	8	3	34	19	GESUNDHEIT	IMPFUNG		0	-1	-1
14	8	3	35	32	CHANCE	BEGEGNUNG		0	-1	-1
14	8	3	36	8	MEINEID	EHRENHAFTIGKEIT		0	-1	-1
14	8	3	37	31	VERGLEICH	GLEICHNIS		0	-1	-1
14	8	3	38	2	VULKAN	EXPLOSION	LAVA	0	286340000000037	4951
14	8	3	39	29	PUDDING	SÜSSIGKEITEN	LÖFFEL	0	234340000000037	4071
14	8	3	40	18	GEDÄCHTNIS	ELEFANT		0	-1	-1
