## Supplementary material for "Vast amounts of encoded items nullify but do not reverse the effect of sleep on declarative memory": Dataset: PAL_15_1_2.xlsx

### Sheet: Sheet1
VP_Nr	Block	VersioN	counter	pair_code	cue	correct_answer	answer	accuracy	reactiontime1	reactiontime2
15	1	3	1	9	ANSICHT	MEINUNG		0	-1	-1
15	1	3	2	6	BESITZ	ANTEIL		0	-1	-1
15	1	3	3	36	JUNGE	MÄDCHEN	MÄDCHEN	1	163139999999999	4735
15	1	3	4	12	DAMPF	LOKOMOTIVE	LOKOMOTIVE	1	177560000000001	4872
15	1	3	5	15	PAPIER	BRIEF		0	-1	-1
15	1	3	6	30	TAT	ABSICHT	WAFFE	0	518539999999999	7320
15	1	3	7	28	SEGEN	SCHÖPFER	GOTT	0	463089999999999	9108
15	1	3	8	38	DEFINITION	KONZEPT	KONZEPT	1	241160000000001	4527
15	1	3	9	27	ALKOHOL	OPIUM		0	-1	-1
15	1	3	10	33	AUTO	PRESTIGE		0	-1	-1
15	1	3	11	32	CHANCE	BEGEGNUNG	GLÜCK	0	287760000000001	4301
15	1	3	12	19	GESUNDHEIT	IMPFUNG		0	-1	-1
15	1	3	13	11	APFEL	PFIRSICH	BIRNE	0	147160000000001	2391
15	1	3	14	24	RICHTER	GERECHTIGKEIT	GERECHTIGKEIT	1	2135.5	4359
15	1	3	15	4	STUHL	SESSEL	SESSEL	1	499160000000001	8807
15	1	3	16	10	LEIDENSCHAFT	KUSS	KUSS	1	439939999999999	5638
15	1	3	17	31	VERGLEICH	GLEICHNIS	GLEICHNIS	1	688060000000001	8728
15	1	3	18	18	GEDÄCHTNIS	ELEFANT	ERINNERUNG	0	1991.5	7031
15	1	3	19	3	TÄUSCHUNG	ECHTHEIT		0	-1	-1
15	1	3	20	26	BEWEIS	TATSACHE	BELEG	0	802360000000001	8903
15	1	3	21	5	INDUSTRIE	BRANCHE		0	-1	-1
15	1	3	22	13	HELDENMUT	TAPFERKEIT	TATENDRANG	0	218039999999999	4216
15	1	3	23	14	FORDERUNG	GEHALT		0	-1	-1
15	1	3	24	7	NORM	MORAL		0	-1	-1
15	1	3	25	17	GEIST	FLASCHE		0	-1	-1
15	1	3	26	21	STOLZ	RUHM	HELDENMUT	0	319160000000001	6271
15	1	3	27	1	GIFT	MORD		0	-1	-1
15	1	3	28	2	VULKAN	EXPLOSION	EXPLOSION	1	613439999999999	8662
15	1	3	29	34	ERDGESCHOSS	DACHBODEN		0	-1	-1
15	1	3	30	37	WOLLE	KLEIDUNG		0	-1	-1
15	1	3	31	20	LARVE	RAUPE	RAUPE	1	821560000000001	9471
15	1	3	32	8	MEINEID	EHRENHAFTIGKEIT		0	-1	-1
15	1	3	33	29	PUDDING	SÜSSIGKEITEN		0	-1	-1
15	1	3	34	39	GESCHREI	PANIK		0	-1	-1
15	1	3	35	16	GEBÄUDE	HOTEL		0	-1	-1
15	1	3	36	40	PLAN	GROSSSTADT		0	-1	-1
15	1	3	37	25	ZWIELICHT	UNTERWELT	UNTERGRUND	0	10279.6	13855
15	1	3	38	23	ARMUT	ELEND		0	-1	-1
15	1	3	39	35	PROFIL	QUERSCHNITT	ANSICHT	0	606340000000002	8146
15	1	3	40	22	ZEIT	URSPRUNG		0	-1	-1
15	2	4	1	39	GESCHICHTE	ENTWICKLUNG		0	-1	-1
15	2	4	2	20	ANDEUTUNG	VERDACHT		0	-1	-1
15	2	4	3	9	LAUNE	HUMOR		0	-1	-1
15	2	4	4	2	SCHÜLER	DOZENT	DOZENT	1	475230000000005	11409
15	2	4	5	4	ANGEBOT	MARKT	NACHFRAGE	0	267169999999995	8735
15	2	4	6	3	SALAT	GARTEN		0	-1	-1
15	2	4	7	26	DICKICHT	WALD		0	-1	-1
15	2	4	8	34	SCHLEMMER	LECKERBISSEN		0	-1	-1
15	2	4	9	19	BETRAG	WECHSEL		0	-1	-1
15	2	4	10	32	DIENER	HALTUNG	HALTUNG	1	453969999999995	5819
15	2	4	11	37	ANGST	SCHLANGE		0	-1	-1
15	2	4	12	21	DIAMANT	GOLD		0	-1	-1
15	2	4	13	24	LABYRINTH	SUCHE		0	-1	-1
15	2	4	14	10	ZIEL	RICHTUNG	WEG	0	13495.7	14655
15	2	4	15	40	GENUSS	ZIGARRE		0	-1	-1
15	2	4	16	25	BETTLER	UNGLÜCK		0	-1	-1
15	2	4	17	15	MOOR	SUMPF	SUMPF	1	198369999999995	3862
15	2	4	18	29	ANFÜHRER	CHEF		0	-1	-1
15	2	4	19	8	GLÜCK	ZUFALL		0	-1	-1
15	2	4	20	12	THEORIE	AUSNAHME	WISSENSCHAFT	0	325830000000005	7575
15	2	4	21	14	ERGÄNZUNG	ZUSATZ		0	-1	-1
15	2	4	22	7	HIMMEL	FIRMAMENT	FIRMAMENT	1	647989999999991	8568
15	2	4	23	31	MERKMAL	DETAIL	CHARAKTERISTIKUM	0	443069999999995	10089
15	2	4	24	22	ZIMMER	ECKE	ECKE	1	582060000000009	6700
15	2	4	25	11	AUFGABE	ERLEDIGUNG		0	-1	-1
15	2	4	26	28	GÖTTIN	GEBET		0	-1	-1
15	2	4	27	16	ERFORSCHUNG	PATENT		0	-1	-1
15	2	4	28	17	KLIPPE	ABGRUND	ABGRUND	1	267969999999995	4663
15	2	4	29	6	STIRN	KINN	KINN	1	219960000000009	2983
15	2	4	30	5	MÖNCH	NONNE	NONNE	1	151169999999995	2720
15	2	4	31	13	NAGEL	METALL		0	-1	-1
15	2	4	32	38	SAUERSTOFF	LUFT	LUFT	1	295289999999991	3911
15	2	4	33	35	FAHNE	EROBERUNG	BERG	0	13583.8	16191
15	2	4	34	18	BESESSENHEIT	TEUFEL		0	-1	-1
15	2	4	35	36	POLIZIST	WACHE		0	-1	-1
15	2	4	36	30	MUSIKER	AKKORDEON	KÜNSTLER	0	2029	4399
15	2	4	37	1	GRUPPE	VERSAMMLUNG		0	-1	-1
15	2	4	38	27	VERRAT	TREUE	BETRUG	0	206069999999995	3223
15	2	4	39	23	GEDICHT	LIEBE		0	-1	-1
15	2	4	40	33	BEGABUNG	VERERBUNG		0	-1	-1
15	3	5	1	25	SPORT	SCHWEISS	TASCHE	0	166470000000019	3112
15	3	5	2	31	AUFTRAG	ARBEIT	BEFEHL	0	485570000000019	6079
15	3	5	3	32	FABRIK	PRODUKTION	INDUSTRIE	0	260789999999991	10232
15	3	5	4	38	FAHRZEUG	KETTE		0	-1	-1
15	3	5	5	16	REISE	KONTINENT		0	-1	-1
15	3	5	6	10	INSTRUMENT	OBOE	OBOE	1	274170000000019	3565
15	3	5	7	4	MAUER	BRÜSTUNG	GRENZE	0	115597000000002	12431
15	3	5	8	36	STRASSE	TEER		0	-1	-1
15	3	5	9	39	VERLETZUNG	SCHORF		0	-1	-1
15	3	5	10	6	GLAUBE	BIBEL	RELIGION	0	284789999999991	4880
15	3	5	11	8	HEFT	NOTE		0	-1	-1
15	3	5	12	17	SCHIFF	DOCK	MATROSE	0	267570000000019	6249
15	3	5	13	33	REPTIL	ECHSE	EIDECHSE	0	119532000000002	13513
15	3	5	14	23	ZÜGEL	WENDE	PFERD	0	193670000000019	7007
15	3	5	15	5	ORCHESTER	KONZERT		0	-1	-1
15	3	5	16	28	STIFT	KAPPE	TINTE	0	473170000000019	8116
15	3	5	17	11	MÖBEL	LEHNE		0	-1	-1
15	3	5	18	35	GETREIDE	DINKEL		0	-1	-1
15	3	5	19	3	BRÜCKE	SAN FRANCISCO		0	-1	-1
15	3	5	20	26	FAHRRAD	PEDAL		0	-1	-1
15	3	5	21	24	INFEKTION	SCHMERZEN	ANSTECKUNG	0	246389999999991	4952
15	3	5	22	7	AUFSTAND	REBELLION	REBELLION	1	212139999999991	9255
15	3	5	23	21	BÜNDNIS	PAKT	GRUPPE	0	290810000000009	4119
15	3	5	24	40	FLOTTE	DECK		0	-1	-1
15	3	5	25	14	ANGABE	ZEUGE		0	-1	-1
15	3	5	26	29	PINSEL	LEINWAND		0	-1	-1
15	3	5	27	1	KRUG	BIER	BIER	1	4985	6223
15	3	5	28	22	NATUR	PFLANZE		0	-1	-1
15	3	5	29	20	RIESE	SCHRITT	SCHRITT	1	257779999999981	5208
15	3	5	30	12	FLOCKEN	SCHNEE	SCHNEE	1	178970000000019	3119
15	3	5	31	13	GESICHT	MASKE		0	-1	-1
15	3	5	32	34	EREIGNIS	FEST		0	-1	-1
15	3	5	33	15	TROPEN	AMAZONAS	AMAZONAS	1	236770000000019	4119
15	3	5	34	37	WEBER	KAMM	WOLLE	0	607989999999991	6960
15	3	5	35	30	HEER	INFANTERIE	INFANTERIE	1	151170000000019	3480
15	3	5	36	27	SCHAUSPIEL	BÜHNE	BÜHNE	1	1485	2575
15	3	5	37	9	KAUFHAUS	SCHAUFENSTER		0	-1	-1
15	3	5	38	19	SCHULE	HOLZ		0	-1	-1
15	3	5	39	18	BAHNHOF	KIOSK	ZUG	0	395189999999991	4760
15	3	5	40	2	GELENK	KEULE		0	-1	-1
15	4	6	1	37	STRAUSS	TULPEN	BLUMEN	0	269410000000009	4922
15	4	6	2	18	KAMPF	SIEG	SIEG	1	774210000000009	8837
15	4	6	3	29	GRILLEN	SOMMER		0	-1	-1
15	4	6	4	34	MUSKEL	SEHNE		0	-1	-1
15	4	6	5	10	TANNE	RINDE	RINDE	1	139039999999991	2390
15	4	6	6	9	HERD	FEUER		0	-1	-1
15	4	6	7	2	WEIN	BLUME		0	-1	-1
15	4	6	8	8	FLUGZEUG	TOMATENSAFT		0	-1	-1
15	4	6	9	17	REVOLVER	KALIBER	KALIBER	1	165681000000001	19640
15	4	6	10	27	MUSEUM	ÄGYPTEN		0	-1	-1
15	4	6	11	32	SCHMIED	HUFEISEN		0	-1	-1
15	4	6	12	6	DYNAMO	LICHT	LICHT	1	200170000000019	3640
15	4	6	13	4	WINTER	UNFALL		0	-1	-1
15	4	6	14	21	ARZT	PRAXIS		0	-1	-1
15	4	6	15	15	GEFÄNGNIS	VERGEHEN	HAFT	0	633989999999991	7332
15	4	6	16	3	GEBIRGE	EDELWEISS		0	-1	-1
15	4	6	17	22	ENERGIE	ÖL		0	-1	-1
15	4	6	18	14	HOCHZEIT	ALTAR	FEIER	0	4829	6417
15	4	6	19	31	ORKAN	WIRBEL	TORNADO	0	738189999999991	9990
15	4	6	20	40	RADIO	STIMME		0	-1	-1
15	4	6	21	30	BUCH	SCHRIFTSTELLER		0	-1	-1
15	4	6	22	26	KÜCHE	EIMER		0	-1	-1
15	4	6	23	1	UFER	DAMM		0	-1	-1
15	4	6	24	24	SPIELZEUG	PLASTIK		0	-1	-1
15	4	6	25	19	THEATER	REIHE	VORSTELLUNG	0	8254.5	10394
15	4	6	26	5	EISENBAHN	SCHIENE	SCHAFFNER	0	844629999999981	10199
15	4	6	27	16	NACHT	SCHEINWERFER	TAG	0	137510000000009	2127
15	4	6	28	13	VERORDNUNG	BESCHEID	GESETZ	0	215910000000009	3527
15	4	6	29	33	LADEN	REKLAME		0	-1	-1
15	4	6	30	20	RINGE	BAUM		0	-1	-1
15	4	6	31	39	LABOR	PIPETTE	EXPERIMENT	0	683410000000009	19079
15	4	6	32	35	KÜSTE	DÜNE		0	-1	-1
15	4	6	33	36	INSEKT	LIBELLE		0	-1	-1
15	4	6	34	38	FISCH	SCHUPPEN		0	-1	-1
15	4	6	35	11	SCHACH	TURM		0	-1	-1
15	4	6	36	23	NÄHEN	KREUZSTICH		0	-1	-1
15	4	6	37	25	AQUARELL	GALERIE	MALEREI	0	560810000000009	6864
15	4	6	38	28	BIBLIOTHEK	SIGNATUR	SIGNATUR	1	184010000000009	3448
15	4	6	39	12	ZEUS	HADES		0	-1	-1
15	4	6	40	7	TONNE	REGEN		0	-1	-1
15	5	7	1	40	ARGUMENT	ENTSCHEIDUNG	GRUND	0	820320000000019	9579
15	5	7	2	28	ENTFÜHRUNG	AUSBEUTE		0	-1	-1
15	5	7	3	24	DOKTOR	KLINIK		0	-1	-1
15	5	7	4	18	STANGE	STOSS		0	-1	-1
15	5	7	5	15	SCHLAMM	HÜRDE	MATSCH	0	5582	6910
15	5	7	6	16	FUSSKNÖCHEL	ARM		0	-1	-1
15	5	7	7	19	UMWELT	GEFÄHRDUNG	NATUR	0	645520000000019	7575
15	5	7	8	17	VERSCHIEDENHEIT	GEGENTEIL		0	-1	-1
15	5	7	9	30	DARBIETUNG	BEOBACHTUNG	SHOW	0	4250	7498
15	5	7	10	11	ÜBERBLICK	STANDPUNKT		0	-1	-1
15	5	7	11	6	HEKTAR	ZAUN	ZAUN	1	170320000000019	3199
15	5	7	12	32	ZERSTÖRUNG	AUSROTTUNG		0	-1	-1
15	5	7	13	10	EIFERSUCHT	GRUND	GRUND	1	103125999999996	14818
15	5	7	14	21	KRANKENWAGEN	NOTFALL		0	-1	-1
15	5	7	15	22	SCHLEIM	HAFER		0	-1	-1
15	5	7	16	25	METHODE	VERSUCH		0	-1	-1
15	5	7	17	2	KAMMER	GEKLAPPER		0	-1	-1
15	5	7	18	20	TINTE	BLEISTIFT	BLEISTIFT	1	527220000000019	13016
15	5	7	19	23	SCHÄDEL	LEICHE		0	-1	-1
15	5	7	20	39	ÄRGER	FEINDSELIGKEIT		0	-1	-1
15	5	7	21	33	CHARME	HERZ	ROMANTIK	0	901020000000019	10834
15	5	7	22	26	ANTWORT	BEKENNTNIS	FRAGE	0	246320000000019	4694
15	5	7	23	3	AUSBILDUNG	ZUKUNFT		0	-1	-1
15	5	7	24	8	FIEBER	ERSCHÖPFUNG		0	-1	-1
15	5	7	25	37	MIKROSKOP	BAKTERIEN	UNTERSUCHUNG	0	281470000000019	6719
15	5	7	26	35	HAUSSCHUHE	PFEIFE		0	-1	-1
15	5	7	27	5	ZITRONE	ERDBEERE		0	-1	-1
15	5	7	28	1	HERZLICHKEIT	GEHÄSSIGKEIT		0	-1	-1
15	5	7	29	4	WEISE	ART	ART	1	6575	7903
15	5	7	30	38	ZAUBERER	ENTHÜLLUNG		0	-1	-1
15	5	7	31	29	ALGEBRA	FUNKTION	FORMEL	0	475920000000019	8239
15	5	7	32	27	LAWINE	FELSBLOCK		0	-1	-1
15	5	7	33	31	TODESKAMPF	LEBEN	NOTWEHR	0	831120000000019	17735
15	5	7	34	9	STEUER	UNTERSCHLAGUNG		0	-1	-1
15	5	7	35	36	VERMITTLUNG	INTERVIEW		0	-1	-1
15	5	7	36	7	BOTSCHAFTER	NATIONALITÄT	NATIONALITÄT	1	171940000000037	9142
15	5	7	37	34	EMANZIPATION	GLEICHSTELLUNG	FEMINISMUS	0	5231	10506
15	5	7	38	13	ERFOLG	LEBENSLAUF		0	-1	-1
15	5	7	39	14	PROFESSOR	HOCHSCHULE	STUDENT	0	858820000000019	10604
15	5	7	40	12	WHISKY	DUDELSACK		0	-1	-1
15	6	8	1	34	ENTSPANNUNG	BEDROHUNG		0	-1	-1
15	6	8	2	16	PERSON	SCHADEN		0	-1	-1
15	6	8	3	8	FAMILIE	MUTTER		0	-1	-1
15	6	8	4	12	ABFALL	SCHMUTZ		0	-1	-1
15	6	8	5	38	PFEFFER	BUTTER		0	-1	-1
15	6	8	6	30	STRAND	VERGNÜGEN	SAND	0	771940000000037	8497
15	6	8	7	37	FISCHER	MEER	BOOT	0	375929999999981	5300
15	6	8	8	13	BÜSTENHALTER	BUSEN	BUSEN	1	189420000000019	5967
15	6	8	9	36	LEERE	DUMPFHEIT		0	-1	-1
15	6	8	10	6	DICHTER	ZITAT		0	-1	-1
15	6	8	11	10	IRRTUM	MISSVERSTÄNDNIS		0	-1	-1
15	6	8	12	1	WOHNUNG	HEIM		0	-1	-1
15	6	8	13	14	LÜGE	WAHRHEIT		0	-1	-1
15	6	8	14	39	RÄUBER	DIEBSTAHL		0	-1	-1
15	6	8	15	3	GABEL	SOSSE	LÖFFEL	0	394379999999981	8089
15	6	8	16	17	THEMA	INTERESSE		0	-1	-1
15	6	8	17	23	ÄRA	ZEITALTER		0	-1	-1
15	6	8	18	33	GETRÄNK	SCHAUM		0	-1	-1
15	6	8	19	24	SOZIALIST	PAROLE	KAPITALISMUS	0	159752999999998	19431
15	6	8	20	40	GESTALTUNG	LANDSCHAFT		0	-1	-1
15	6	8	21	11	REIZ	REAKTION		0	-1	-1
15	6	8	22	21	ERMÜDUNG	KREISLAUF		0	-1	-1
15	6	8	23	29	SÄUGLING	WIEGE		0	-1	-1
15	6	8	24	5	JUNGFRAU	SCHLEIER		0	-1	-1
15	6	8	25	35	LEICHTIGKEIT	SCHWERKRAFT		0	-1	-1
15	6	8	26	9	BEMÜHUNGEN	ANSTRENGUNG		0	-1	-1
15	6	8	27	18	BLASE	BAUCH	BAUCH	1	471140000000037	11807
15	6	8	28	4	TRANSPORT	LAGER		0	-1	-1
15	6	8	29	2	GELEGENHEIT	LIEBSCHAFT		0	-1	-1
15	6	8	30	26	ADMIRAL	WAFFENRUHE		0	-1	-1
15	6	8	31	28	SCHATTEN	EXISTENZ	HAUT	0	674040000000037	8772
15	6	8	32	7	FENSTER	BEWOHNER	GLAS	0	504720000000019	6936
15	6	8	33	27	ERFAHRUNG	UNWISSENHEIT		0	-1	-1
15	6	8	34	20	FLEISCH	RAUBTIER		0	-1	-1
15	6	8	35	32	MÜNDIGKEIT	ABHÄNGIGKEIT		0	-1	-1
15	6	8	36	15	PLAKAT	HAMMER		0	-1	-1
15	6	8	37	22	BEGINN	FOLGE	ANFANG	0	787929999999981	8800
15	6	8	38	19	LERCHE	FRÖHLICHKEIT	FRÖHLICHKEIT	1	537420000000019	8190
15	6	8	39	25	STIMMUNG	ATMOSPHÄRE	ATMOSPHÄRE	1	208740000000037	4858
15	6	8	40	31	VERWALTUNG	GENEHMIGUNG		0	-1	-1
15	7	9	1	11	GESCHOSS	PFEIL	STOCKWERK	0	179629999999981	4140
15	7	9	2	29	RHEUMATISMUS	IMMUNITÄT		0	-1	-1
15	7	9	3	15	BÜCHEREI	VERLEIH	SIGNATUR	0	1429.5	7259
15	7	9	4	32	GLETSCHER	POL	POLE	1	191729999999981	4781
15	7	9	5	37	STUDIUM	WIRTSCHAFT	WIRTSCHAFT	1	3879.5	5871
15	7	9	6	36	VERZIERUNG	PALAST		0	-1	-1
15	7	9	7	3	GITTER	BESCHRÄNKUNG		0	-1	-1
15	7	9	8	14	VERANSTALTUNG	ÖFFENTLICHKEIT	EVENT	0	243929999999981	3917
15	7	9	9	7	SPRÜHREGEN	FLUSS	FLUSS	1	114962000000002	12537
15	7	9	10	35	AUFPRALL	FALL		0	-1	-1
15	7	9	11	34	REGEL	KOMBINATION		0	-1	-1
15	7	9	12	13	SARG	GRAB	GRAB	1	224759999999963	3507
15	7	9	13	33	ÄHNLICHKEIT	WIEDERHOLUNG		0	-1	-1
15	7	9	14	22	TAKT	HARFE		0	-1	-1
15	7	9	15	26	DUFT	GERUCH	GERUCH	1	264540000000037	4519
15	7	9	16	40	GESCHENK	UNDANK		0	-1	-1
15	7	9	17	24	GANGSTER	VERBRECHEN	VERBRECHEN	1	134952999999998	17423
15	7	9	18	28	GEMÜT	HEITERKEIT	CHARAKTER	0	316879999999981	4807
15	7	9	19	16	KRANKHEIT	SYMPTOM		0	-1	-1
15	7	9	20	27	STRICK	SCHLINGE		0	-1	-1
15	7	9	21	25	FINDIGKEIT	EINFALL		0	-1	-1
15	7	9	22	9	KOCHTOPF	BÜGELEISEN		0	-1	-1
15	7	9	23	38	SEILTÄNZER	SCHWERPUNKT	SCHWERPUNKT	1	278929999999981	5110
15	7	9	24	18	WELLE	FLUT		0	-1	-1
15	7	9	25	23	TOTSCHLAG	BRUTALITÄT	NOTWEHR	0	172220000000019	12837
15	7	9	26	8	ANHÄNGER	MEISTER		0	-1	-1
15	7	9	27	10	VORTRAG	REDNER	PRÄSENTATION	0	419129999999981	6915
15	7	9	28	30	ZUGEHÖRIGKEIT	GENERATION		0	-1	-1
15	7	9	29	12	HALLE	TURNIER		0	-1	-1
15	7	9	30	17	SONATE	KLAVIER	HARFE	0	405970000000019	11219
15	7	9	31	39	ABRECHNUNG	BANKIER		0	-1	-1
15	7	9	32	2	GEDULD	KONTROLLE		0	-1	-1
15	7	9	33	21	ORIENTIERUNG	AUSGANG		0	-1	-1
15	7	9	34	1	INSTANZ	GESETZGEBUNG	BEHÖRDE	0	188729999999981	4143
15	7	9	35	31	ANREGUNG	BEISPIEL		0	-1	-1
15	7	9	36	20	KUMMER	TRAURIGKEIT		0	-1	-1
15	7	9	37	5	KAMERAD	OPFER		0	-1	-1
15	7	9	38	4	TÜR	SCHRANK		0	-1	-1
15	7	9	39	6	BÜRGSCHAFT	VOLLMACHT		0	-1	-1
15	7	9	40	19	VERBRENNUNG	PROZESSION		0	-1	-1
15	8	10	1	20	SPIRALE	FRUCHTBARKEIT		0	-1	-1
15	8	10	2	1	PROGNOSE	GEWISSHEIT	DIAGNOSE	0	515959999999963	7887
15	8	10	3	2	KAMERADSCHAFT	PARTNER	NAZI	0	3889.5	10335
15	8	10	4	9	VOLK	GEMEINDE		0	-1	-1
15	8	10	5	10	MAGEN	RESTAURANT	BLASE	0	896759999999963	11239
15	8	10	6	39	ERMORDUNG	GESTÄNDNIS	NOTWEHR	0	703169999999925	10631
15	8	10	7	34	VERDROSSENHEIT	RESIGNATION	RESIGNATION	1	8879.5	10749
15	8	10	8	11	DIREKTOR	GESCHÄFT		0	-1	-1
15	8	10	9	8	UMARMUNG	INTEGRATION		0	-1	-1
15	8	10	10	31	SAMT	STOFF	SEIDE	0	163159999999963	2743
15	8	10	11	15	PATIENT	THERAPIE		0	-1	-1
15	8	10	12	24	MAKEL	SELBSTBEWUSSTSEIN	FEHLER	0	1847.5	3287
15	8	10	13	29	ZUSPITZUNG	PUNKT	ÜBERTREIBUNG	0	724419999999925	12151
15	8	10	14	16	STRICH	SKIZZE		0	-1	-1
15	8	10	15	19	DROGE	VERHEIMLICHUNG		0	-1	-1
15	8	10	16	40	PEITSCHE	MISSHANDLUNG		0	-1	-1
15	8	10	17	35	VERLAUF	ENDUNG		0	-1	-1
15	8	10	18	3	LINIE	BUS		0	-1	-1
15	8	10	19	30	PASSION	ORGASMUS	ORGASMUS	1	300759999999963	6343
15	8	10	20	36	GESCHLECHT	MANN	MANN	1	2583.5	3581
15	8	10	21	33	OPERATION	KOMA		0	-1	-1
15	8	10	22	6	ABSCHLUSS	PROJEKT		0	-1	-1
15	8	10	23	25	PARADIES	MENSCH		0	-1	-1
15	8	10	24	27	MONSTER	MUT		0	-1	-1
15	8	10	25	21	ELITE	VERMÖGEN	OBERSCHICHT	0	759430000000075	10489
15	8	10	26	28	ANKÜNDIGUNG	EXAMEN		0	-1	-1
15	8	10	27	4	FAHRT	AUTOBAHN		0	-1	-1
15	8	10	28	5	ANZUG	BÖRSE		0	-1	-1
15	8	10	29	32	SCHIFFBRUCH	UNGLÜCKSFALL		0	-1	-1
15	8	10	30	38	REDAKTEUR	KORRESPONDENZ		0	-1	-1
15	8	10	31	7	LOYALITÄT	BRUDER	TREUE	0	563019999999925	6743
15	8	10	32	17	KÄFER	RUINE	INSEKT	0	2391.5	5231
15	8	10	33	37	NEUROSE	PSYCHOLOGIE		0	-1	-1
15	8	10	34	22	LIEGE	VERANDA		0	-1	-1
15	8	10	35	23	SCHNORCHEL	ATLANTIK	ATLANTIK	1	207169999999925	5959
15	8	10	36	18	FASCHIST	IDEOLOGIE	NAZI	0	120769999999925	3359
15	8	10	37	12	ZENTIMETER	METER	METER	1	1724.5	4569
15	8	10	38	14	ZUSAMMENHANG	VORZEICHEN	KONTEXT	0	238969999999925	3999
15	8	10	39	26	POLITIKER	ZUVERSICHT	VERDROSSENHEIT	0	342969999999925	7525
15	8	10	40	13	GENAUIGKEIT	AUFMERKSAMKEIT		0	-1	-1
