## Supplementary material for "Vast amounts of encoded items nullify but do not reverse the effect of sleep on declarative memory": Dataset: PAL_15_1_3.xlsx

### Sheet: Sheet1
VP_Nr	Block	VersioN	counter	pair_code	cue	correct_answer	answer	accuracy	reactiontime1	reactiontime2
15	1	3	1	2	VULKAN	EXPLOSION	EXPLOSION	1	2025.5	3921
15	1	3	2	1	GIFT	MORD		0	-1	-1
15	1	3	3	36	JUNGE	MÄDCHEN	MÄDCHEN	1	1301.5	3029
15	1	3	4	15	PAPIER	BRIEF	BRIEF	1	5415.7	6415
15	1	3	5	31	VERGLEICH	GLEICHNIS		0	-1	-1
15	1	3	6	32	CHANCE	BEGEGNUNG	GLÜCK	0	2391.5	18087
15	1	3	7	3	TÄUSCHUNG	ECHTHEIT		0	-1	-1
15	1	3	8	28	SEGEN	SCHÖPFER	GOTT	0	2430.4	3005
15	1	3	9	29	PUDDING	SÜSSIGKEITEN		0	-1	-1
15	1	3	10	40	PLAN	GROSSSTADT		0	-1	-1
15	1	3	11	17	GEIST	FLASCHE		0	-1	-1
15	1	3	12	8	MEINEID	EHRENHAFTIGKEIT		0	-1	-1
15	1	3	13	21	STOLZ	RUHM	HELDENMUT	0	1869.7	3629
15	1	3	14	13	HELDENMUT	TAPFERKEIT	EHRE	0	8279.5	8943
15	1	3	15	19	GESUNDHEIT	IMPFUNG		0	-1	-1
15	1	3	16	39	GESCHREI	PANIK		0	-1	-1
15	1	3	17	5	INDUSTRIE	BRANCHE	FABRIK	0	2183.5	3983
15	1	3	18	37	WOLLE	KLEIDUNG		0	-1	-1
15	1	3	19	22	ZEIT	URSPRUNG		0	-1	-1
15	1	3	20	14	FORDERUNG	GEHALT		0	-1	-1
15	1	3	21	6	BESITZ	ANTEIL		0	-1	-1
15	1	3	22	23	ARMUT	ELEND		0	-1	-1
15	1	3	23	30	TAT	ABSICHT	WAFFE	0	3453.8	4871
15	1	3	24	35	PROFIL	QUERSCHNITT		0	-1	-1
15	1	3	25	20	LARVE	RAUPE	MADE	0	1319.7	14207
15	1	3	26	12	DAMPF	LOKOMOTIVE	LOKOMOTIVE	1	321570000000001	7081
15	1	3	27	7	NORM	MORAL		0	479779999999999	8237
15	1	3	28	33	AUTO	PRESTIGE		0	-1	-1
15	1	3	29	38	DEFINITION	KONZEPT	KONZEPT	1	250539999999999	4215
15	1	3	30	16	GEBÄUDE	HOTEL		0	-1	-1
15	1	3	31	10	LEIDENSCHAFT	KUSS	KUSS	1	339760000000001	4519
15	1	3	32	24	RICHTER	GERECHTIGKEIT	GERECHTIGKEIT	1	170379999999999	3743
15	1	3	33	18	GEDÄCHTNIS	ELEFANT		0	-1	-1
15	1	3	34	27	ALKOHOL	OPIUM		0	-1	-1
15	1	3	35	9	ANSICHT	MEINUNG		0	-1	-1
15	1	3	36	4	STUHL	SESSEL	SESSEL	1	252570000000001	4981
15	1	3	37	26	BEWEIS	TATSACHE		0	-1	-1
15	1	3	38	11	APFEL	PFIRSICH	BIRNE	0	184760000000001	3127
15	1	3	39	34	ERDGESCHOSS	DACHBODEN		0	-1	-1
15	1	3	40	25	ZWIELICHT	UNTERWELT	UNTERGRUND	0	352779999999999	5703
15	2	4	1	29	ANFÜHRER	CHEF		0	-1	-1
15	2	4	2	32	DIENER	HALTUNG	HALTER	0	186939999999991	2755
15	2	4	3	33	BEGABUNG	VERERBUNG	FÄHIGKEIT	0	468389999999991	7549
15	2	4	4	14	ERGÄNZUNG	ZUSATZ		0	-1	-1
15	2	4	5	38	SAUERSTOFF	LUFT	LUFT	1	149569999999995	3079
15	2	4	6	1	GRUPPE	VERSAMMLUNG		0	-1	-1
15	2	4	7	28	GÖTTIN	GEBET		0	-1	-1
15	2	4	8	2	SCHÜLER	DOZENT	LEHRER	0	2908.5	7097
15	2	4	9	17	KLIPPE	ABGRUND	ABGRUND	1	485489999999991	6390
15	2	4	10	31	MERKMAL	DETAIL		0	-1	-1
15	2	4	11	6	STIRN	KINN	KINN	1	159169999999995	2583
15	2	4	12	24	LABYRINTH	SUCHE		0	-1	-1
15	2	4	13	8	GLÜCK	ZUFALL	CHANCE	0	411980000000005	8387
15	2	4	14	11	AUFGABE	ERLEDIGUNG		0	-1	-1
15	2	4	15	35	FAHNE	EROBERUNG		0	-1	-1
15	2	4	16	12	THEORIE	AUSNAHME	WISSENSCHAFT	0	2618.5	5967
15	2	4	17	27	VERRAT	TREUE		0	-1	-1
15	2	4	18	16	ERFORSCHUNG	PATENT		0	-1	-1
15	2	4	19	15	MOOR	SUMPF	SUMPF	1	224110000000009	3691
15	2	4	20	25	BETTLER	UNGLÜCK		0	-1	-1
15	2	4	21	13	NAGEL	METALL		0	-1	-1
15	2	4	22	34	SCHLEMMER	LECKERBISSEN		0	-1	-1
15	2	4	23	4	ANGEBOT	MARKT		0	-1	-1
15	2	4	24	22	ZIMMER	ECKE		0	-1	-1
15	2	4	25	30	MUSIKER	AKKORDEON	KÜNSTLER	0	139189999999991	3215
15	2	4	26	10	ZIEL	RICHTUNG		0	-1	-1
15	2	4	27	21	DIAMANT	GOLD		0	-1	-1
15	2	4	28	37	ANGST	SCHLANGE		0	-1	-1
15	2	4	29	9	LAUNE	HUMOR		0	-1	-1
15	2	4	30	7	HIMMEL	FIRMAMENT		0	-1	-1
15	2	4	31	5	MÖNCH	NONNE	NONNE	1	160789999999991	2533
15	2	4	32	23	GEDICHT	LIEBE		0	-1	-1
15	2	4	33	18	BESESSENHEIT	TEUFEL		0	-1	-1
15	2	4	34	3	SALAT	GARTEN		0	-1	-1
15	2	4	35	39	GESCHICHTE	ENTWICKLUNG		0	-1	-1
15	2	4	36	40	GENUSS	ZIGARRE		0	-1	-1
15	2	4	37	26	DICKICHT	WALD		0	-1	-1
15	2	4	38	20	ANDEUTUNG	VERDACHT		0	-1	-1
15	2	4	39	19	BETRAG	WECHSEL		0	-1	-1
15	2	4	40	36	POLIZIST	WACHE		0	-1	-1
15	3	5	1	35	GETREIDE	DINKEL	GERSTE	0	2189	3189
15	3	5	2	8	HEFT	NOTE		0	-1	-1
15	3	5	3	29	PINSEL	LEINWAND		0	-1	-1
15	3	5	4	37	WEBER	KAMM		0	-1	-1
15	3	5	5	10	INSTRUMENT	OBOE	OBOE	1	236039999999991	3145
15	3	5	6	4	MAUER	BRÜSTUNG		0	-1	-1
15	3	5	7	14	ANGABE	ZEUGE		0	-1	-1
15	3	5	8	31	AUFTRAG	ARBEIT		0	-1	-1
15	3	5	9	12	FLOCKEN	SCHNEE	SCHNEE	1	191989999999991	3032
15	3	5	10	38	FAHRZEUG	KETTE		0	-1	-1
15	3	5	11	7	AUFSTAND	REBELLION	REVOLTE	0	1872	6152
15	3	5	12	16	REISE	KONTINENT		0	-1	-1
15	3	5	13	21	BÜNDNIS	PAKT		0	-1	-1
15	3	5	14	5	ORCHESTER	KONZERT		0	-1	-1
15	3	5	15	6	GLAUBE	BIBEL	RELIGION	0	326289999999991	5535
15	3	5	16	25	SPORT	SCHWEISS		0	-1	-1
15	3	5	17	33	REPTIL	ECHSE		0	-1	-1
15	3	5	18	2	GELENK	KEULE		0	-1	-1
15	3	5	19	1	KRUG	BIER	BIER	1	222289999999991	2959
15	3	5	20	36	STRASSE	TEER		0	-1	-1
15	3	5	21	15	TROPEN	AMAZONAS	AMAZONAS	1	1680	5632
15	3	5	22	18	BAHNHOF	KIOSK		0	-1	-1
15	3	5	23	27	SCHAUSPIEL	BÜHNE	BÜHNE	1	492329999999981	6064
15	3	5	24	26	FAHRRAD	PEDAL		0	-1	-1
15	3	5	25	32	FABRIK	PRODUKTION	INDUSTRIE	0	141589999999991	4000
15	3	5	26	28	STIFT	KAPPE		0	-1	-1
15	3	5	27	19	SCHULE	HOLZ		0	-1	-1
15	3	5	28	40	FLOTTE	DECK		0	-1	-1
15	3	5	29	39	VERLETZUNG	SCHORF		0	-1	-1
15	3	5	30	20	RIESE	SCHRITT	SCHRITT	1	243089999999991	3430
15	3	5	31	13	GESICHT	MASKE		0	-1	-1
15	3	5	32	34	EREIGNIS	FEST		0	-1	-1
15	3	5	33	24	INFEKTION	SCHMERZEN	ANSTECKUNG	0	172689999999991	4568
15	3	5	34	22	NATUR	PFLANZE		0	-1	-1
15	3	5	35	11	MÖBEL	LEHNE		0	-1	-1
15	3	5	36	9	KAUFHAUS	SCHAUFENSTER		0	-1	-1
15	3	5	37	30	HEER	INFANTERIE	INFANTERIE	1	160789999999991	3408
15	3	5	38	17	SCHIFF	DOCK		0	-1	-1
15	3	5	39	3	BRÜCKE	SAN FRANCISCO		0	-1	-1
15	3	5	40	23	ZÜGEL	WENDE		0	-1	-1
15	4	6	1	33	LADEN	REKLAME		0	-1	-1
15	4	6	2	16	NACHT	SCHEINWERFER	TAG	0	193520000000019	2431
15	4	6	3	22	ENERGIE	ÖL		0	-1	-1
15	4	6	4	13	VERORDNUNG	BESCHEID	GESETZ	0	1399	2631
15	4	6	5	23	NÄHEN	KREUZSTICH		0	-1	-1
15	4	6	6	36	INSEKT	LIBELLE		0	-1	-1
15	4	6	7	19	THEATER	REIHE	BÜHNE	0	273879999999981	4683
15	4	6	8	28	BIBLIOTHEK	SIGNATUR	SIGNATUR	1	1727	4567
15	4	6	9	5	EISENBAHN	SCHIENE		0	-1	-1
15	4	6	10	17	REVOLVER	KALIBER		0	8399	13727
15	4	6	11	24	SPIELZEUG	PLASTIK		0	-1	-1
15	4	6	12	12	ZEUS	HADES		0	-1	-1
15	4	6	13	6	DYNAMO	LICHT	LICHT	1	368979999999981	4979
15	4	6	14	15	GEFÄNGNIS	VERGEHEN		0	-1	-1
15	4	6	15	39	LABOR	PIPETTE	EXPERIMENT	0	210320000000019	4375
15	4	6	16	20	RINGE	BAUM	BAUM	1	167920000000019	2559
15	4	6	17	29	GRILLEN	SOMMER		0	-1	-1
15	4	6	18	1	UFER	DAMM		0	-1	-1
15	4	6	19	21	ARZT	PRAXIS		0	-1	-1
15	4	6	20	30	BUCH	SCHRIFTSTELLER		0	-1	-1
15	4	6	21	38	FISCH	SCHUPPEN		0	-1	-1
15	4	6	22	11	SCHACH	TURM		0	-1	-1
15	4	6	23	35	KÜSTE	DÜNE		0	-1	-1
15	4	6	24	9	HERD	FEUER		0	231910000000009	12263
15	4	6	25	27	MUSEUM	ÄGYPTEN		0	-1	-1
15	4	6	26	7	TONNE	REGEN		0	-1	-1
15	4	6	27	14	HOCHZEIT	ALTAR		0	-1	-1
15	4	6	28	25	AQUARELL	GALERIE	MALEREI	0	189520000000019	3527
15	4	6	29	10	TANNE	RINDE	RINDE	1	194320000000019	2719
15	4	6	30	4	WINTER	UNFALL		0	-1	-1
15	4	6	31	40	RADIO	STIMME		0	-1	-1
15	4	6	32	2	WEIN	BLUME		0	-1	-1
15	4	6	33	8	FLUGZEUG	TOMATENSAFT		0	-1	-1
15	4	6	34	26	KÜCHE	EIMER		0	-1	-1
15	4	6	35	31	ORKAN	WIRBEL	TORNADO	0	219520000000019	3547
15	4	6	36	3	GEBIRGE	EDELWEISS	BERG	0	302679999999981	4831
15	4	6	37	18	KAMPF	SIEG		0	-1	-1
15	4	6	38	37	STRAUSS	TULPEN		0	-1	-1
15	4	6	39	32	SCHMIED	HUFEISEN		0	-1	-1
15	4	6	40	34	MUSKEL	SEHNE		0	-1	-1
15	5	7	1	7	BOTSCHAFTER	NATIONALITÄT	NATIONALITÄT	1	2796	4620
15	5	7	2	3	AUSBILDUNG	ZUKUNFT		0	-1	-1
15	5	7	3	39	ÄRGER	FEINDSELIGKEIT		0	-1	-1
15	5	7	4	27	LAWINE	FELSBLOCK		0	-1	-1
15	5	7	5	32	ZERSTÖRUNG	AUSROTTUNG		0	-1	-1
15	5	7	6	9	STEUER	UNTERSCHLAGUNG		0	-1	-1
15	5	7	7	19	UMWELT	GEFÄHRDUNG		0	-1	-1
15	5	7	8	25	METHODE	VERSUCH		0	-1	-1
15	5	7	9	6	HEKTAR	ZAUN	ZAUN	1	157409999999963	3123
15	5	7	10	35	HAUSSCHUHE	PFEIFE		0	-1	-1
15	5	7	11	18	STANGE	STOSS		0	-1	-1
15	5	7	12	12	WHISKY	DUDELSACK		0	-1	-1
15	5	7	13	21	KRANKENWAGEN	NOTFALL		0	-1	-1
15	5	7	14	15	SCHLAMM	HÜRDE	DRECK	0	219340000000037	3187
15	5	7	15	30	DARBIETUNG	BEOBACHTUNG		0	-1	-1
15	5	7	16	31	TODESKAMPF	LEBEN		0	-1	-1
15	5	7	17	16	FUSSKNÖCHEL	ARM		0	-1	-1
15	5	7	18	10	EIFERSUCHT	GRUND	GRUND	1	234340000000037	3407
15	5	7	19	36	VERMITTLUNG	INTERVIEW		0	-1	-1
15	5	7	20	22	SCHLEIM	HAFER		0	-1	-1
15	5	7	21	26	ANTWORT	BEKENNTNIS		0	-1	-1
15	5	7	22	37	MIKROSKOP	BAKTERIEN	EXPERIMENT	0	835129999999981	11143
15	5	7	23	24	DOKTOR	KLINIK		0	-1	-1
15	5	7	24	29	ALGEBRA	FUNKTION	FORMEL	0	132740000000037	5193
15	5	7	25	4	WEISE	ART		0	-1	-1
15	5	7	26	1	HERZLICHKEIT	GEHÄSSIGKEIT		0	-1	-1
15	5	7	27	20	TINTE	BLEISTIFT	STIFT	0	308770000000019	3999
15	5	7	28	40	ARGUMENT	ENTSCHEIDUNG	GRUND	0	2407.5	4875
15	5	7	29	23	SCHÄDEL	LEICHE		0	-1	-1
15	5	7	30	33	CHARME	HERZ	FLIRT	0	771940000000037	9137
15	5	7	31	17	VERSCHIEDENHEIT	GEGENTEIL		0	-1	-1
15	5	7	32	38	ZAUBERER	ENTHÜLLUNG		0	-1	-1
15	5	7	33	2	KAMMER	GEKLAPPER		0	-1	-1
15	5	7	34	14	PROFESSOR	HOCHSCHULE	STUDENT	0	145870000000019	2479
15	5	7	35	5	ZITRONE	ERDBEERE		0	-1	-1
15	5	7	36	28	ENTFÜHRUNG	AUSBEUTE		0	-1	-1
15	5	7	37	34	EMANZIPATION	GLEICHSTELLUNG		0	-1	-1
15	5	7	38	11	ÜBERBLICK	STANDPUNKT		0	-1	-1
15	5	7	39	8	FIEBER	ERSCHÖPFUNG		0	-1	-1
15	5	7	40	13	ERFOLG	LEBENSLAUF		0	-1	-1
15	6	8	1	15	PLAKAT	HAMMER		0	-1	-1
15	6	8	2	26	ADMIRAL	WAFFENRUHE		0	-1	-1
15	6	8	3	34	ENTSPANNUNG	BEDROHUNG		0	-1	-1
15	6	8	4	25	STIMMUNG	ATMOSPHÄRE	ATMOSPHÄRE	1	1583.5	4855
15	6	8	5	29	SÄUGLING	WIEGE		0	-1	-1
15	6	8	6	35	LEICHTIGKEIT	SCHWERKRAFT		0	-1	-1
15	6	8	7	3	GABEL	SOSSE	LÖFFEL	0	194320000000019	4907
15	6	8	8	8	FAMILIE	MUTTER		0	-1	-1
15	6	8	9	2	GELEGENHEIT	LIEBSCHAFT		0	-1	-1
15	6	8	10	33	GETRÄNK	SCHAUM		0	-1	-1
15	6	8	11	11	REIZ	REAKTION		0	-1	-1
15	6	8	12	6	DICHTER	ZITAT		0	-1	-1
15	6	8	13	38	PFEFFER	BUTTER		0	-1	-1
15	6	8	14	1	WOHNUNG	HEIM		0	-1	-1
15	6	8	15	30	STRAND	VERGNÜGEN		0	-1	-1
15	6	8	16	39	RÄUBER	DIEBSTAHL		0	-1	-1
15	6	8	17	14	LÜGE	WAHRHEIT		0	-1	-1
15	6	8	18	31	VERWALTUNG	GENEHMIGUNG		0	-1	-1
15	6	8	19	24	SOZIALIST	PAROLE		0	-1	-1
15	6	8	20	23	ÄRA	ZEITALTER		0	-1	-1
15	6	8	21	4	TRANSPORT	LAGER		0	-1	-1
15	6	8	22	28	SCHATTEN	EXISTENZ		0	-1	-1
15	6	8	23	9	BEMÜHUNGEN	ANSTRENGUNG		0	-1	-1
15	6	8	24	16	PERSON	SCHADEN		0	-1	-1
15	6	8	25	18	BLASE	BAUCH	BAUCH	1	987029999999981	11479
15	6	8	26	40	GESTALTUNG	LANDSCHAFT		0	-1	-1
15	6	8	27	12	ABFALL	SCHMUTZ		0	-1	-1
15	6	8	28	36	LEERE	DUMPFHEIT		0	-1	-1
15	6	8	29	27	ERFAHRUNG	UNWISSENHEIT		0	-1	-1
15	6	8	30	22	BEGINN	FOLGE		0	-1	-1
15	6	8	31	10	IRRTUM	MISSVERSTÄNDNIS		0	-1	-1
15	6	8	32	13	BÜSTENHALTER	BUSEN	BUSEN	1	170170000000019	3407
15	6	8	33	19	LERCHE	FRÖHLICHKEIT	FRÖHLICHKEIT	1	101832999999998	12383
15	6	8	34	32	MÜNDIGKEIT	ABHÄNGIGKEIT		0	-1	-1
15	6	8	35	37	FISCHER	MEER		0	-1	-1
15	6	8	36	17	THEMA	INTERESSE		0	-1	-1
15	6	8	37	21	ERMÜDUNG	KREISLAUF		0	-1	-1
15	6	8	38	5	JUNGFRAU	SCHLEIER		0	-1	-1
15	6	8	39	7	FENSTER	BEWOHNER		0	-1	-1
15	6	8	40	20	FLEISCH	RAUBTIER		0	-1	-1
15	7	9	1	8	ANHÄNGER	MEISTER		0	-1	-1
15	7	9	2	3	GITTER	BESCHRÄNKUNG		0	-1	-1
15	7	9	3	2	GEDULD	KONTROLLE		0	-1	-1
15	7	9	4	17	SONATE	KLAVIER		0	-1	-1
15	7	9	5	31	ANREGUNG	BEISPIEL		0	-1	-1
15	7	9	6	16	KRANKHEIT	SYMPTOM		0	-1	-1
15	7	9	7	37	STUDIUM	WIRTSCHAFT	WIRTSCHAFT	1	420259999999963	6074
15	7	9	8	28	GEMÜT	HEITERKEIT	CHARAKTER	0	272770000000019	11079
15	7	9	9	29	RHEUMATISMUS	IMMUNITÄT		0	-1	-1
15	7	9	10	34	REGEL	KOMBINATION		0	-1	-1
15	7	9	11	9	KOCHTOPF	BÜGELEISEN		0	-1	-1
15	7	9	12	6	BÜRGSCHAFT	VOLLMACHT		0	-1	-1
15	7	9	13	18	WELLE	FLUT		0	-1	-1
15	7	9	14	11	GESCHOSS	PFEIL		0	-1	-1
15	7	9	15	14	VERANSTALTUNG	ÖFFENTLICHKEIT		0	-1	-1
15	7	9	16	24	GANGSTER	VERBRECHEN	KRIMINALITÄT	0	276770000000019	5463
15	7	9	17	13	SARG	GRAB	GRAB	1	218309999999963	5050
15	7	9	18	27	STRICK	SCHLINGE		0	-1	-1
15	7	9	19	22	TAKT	HARFE		0	-1	-1
15	7	9	20	33	ÄHNLICHKEIT	WIEDERHOLUNG		0	-1	-1
15	7	9	21	40	GESCHENK	UNDANK		0	-1	-1
15	7	9	22	21	ORIENTIERUNG	AUSGANG		0	-1	-1
15	7	9	23	35	AUFPRALL	FALL		0	-1	-1
15	7	9	24	25	FINDIGKEIT	EINFALL		0	-1	-1
15	7	9	25	7	SPRÜHREGEN	FLUSS		0	-1	-1
15	7	9	26	4	TÜR	SCHRANK		0	-1	-1
15	7	9	27	19	VERBRENNUNG	PROZESSION		0	-1	-1
15	7	9	28	39	ABRECHNUNG	BANKIER		0	-1	-1
15	7	9	29	26	DUFT	GERUCH		0	-1	-1
15	7	9	30	10	VORTRAG	REDNER		0	-1	-1
15	7	9	31	12	HALLE	TURNIER		0	-1	-1
15	7	9	32	15	BÜCHEREI	VERLEIH	SIGNATUR	0	300309999999963	7406
15	7	9	33	1	INSTANZ	GESETZGEBUNG		0	-1	-1
15	7	9	34	38	SEILTÄNZER	SCHWERPUNKT	SCHWERPUNKT	1	187170000000019	4047
15	7	9	35	5	KAMERAD	OPFER		0	-1	-1
15	7	9	36	23	TOTSCHLAG	BRUTALITÄT	NOTWEHR	0	217570000000019	3767
15	7	9	37	36	VERZIERUNG	PALAST		0	-1	-1
15	7	9	38	20	KUMMER	TRAURIGKEIT		0	-1	-1
15	7	9	39	30	ZUGEHÖRIGKEIT	GENERATION		0	-1	-1
15	7	9	40	32	GLETSCHER	POL	POLE	1	184340000000037	9093
15	8	10	1	16	STRICH	SKIZZE		0	-1	-1
15	8	10	2	22	LIEGE	VERANDA		0	-1	-1
15	8	10	3	13	GENAUIGKEIT	AUFMERKSAMKEIT		0	-1	-1
15	8	10	4	17	KÄFER	RUINE		0	-1	-1
15	8	10	5	28	ANKÜNDIGUNG	EXAMEN		0	-1	-1
15	8	10	6	8	UMARMUNG	INTEGRATION		0	-1	-1
15	8	10	7	24	MAKEL	SELBSTBEWUSSTSEIN		0	-1	-1
15	8	10	8	31	SAMT	STOFF	SEIDE	0	165530000000075	4159
15	8	10	9	5	ANZUG	BÖRSE		0	-1	-1
15	8	10	10	2	KAMERADSCHAFT	PARTNER		0	-1	-1
15	8	10	11	40	PEITSCHE	MISSHANDLUNG		0	-1	-1
15	8	10	12	7	LOYALITÄT	BRUDER		0	-1	-1
15	8	10	13	4	FAHRT	AUTOBAHN		0	-1	-1
15	8	10	14	34	VERDROSSENHEIT	RESIGNATION		0	-1	-1
15	8	10	15	27	MONSTER	MUT		0	-1	-1
15	8	10	16	33	OPERATION	KOMA		0	-1	-1
15	8	10	17	35	VERLAUF	ENDUNG		0	-1	-1
15	8	10	18	3	LINIE	BUS		0	-1	-1
15	8	10	19	15	PATIENT	THERAPIE		0	-1	-1
15	8	10	20	36	GESCHLECHT	MANN	MANN	1	631680000000075	7740
15	8	10	21	11	DIREKTOR	GESCHÄFT		0	-1	-1
15	8	10	22	29	ZUSPITZUNG	PUNKT		0	-1	-1
15	8	10	23	20	SPIRALE	FRUCHTBARKEIT		0	-1	-1
15	8	10	24	25	PARADIES	MENSCH		0	-1	-1
15	8	10	25	6	ABSCHLUSS	PROJEKT		0	-1	-1
15	8	10	26	21	ELITE	VERMÖGEN		0	-1	-1
15	8	10	27	38	REDAKTEUR	KORRESPONDENZ	JOURNALIST	0	283490000000037	5279
15	8	10	28	1	PROGNOSE	GEWISSHEIT	DIAGNOSE	0	246080000000075	3524
15	8	10	29	18	FASCHIST	IDEOLOGIE	NAZI	0	293580000000075	3884
15	8	10	30	32	SCHIFFBRUCH	UNGLÜCKSFALL		0	-1	-1
15	8	10	31	37	NEUROSE	PSYCHOLOGIE		0	-1	-1
15	8	10	32	30	PASSION	ORGASMUS	SEX	0	475980000000075	7408
15	8	10	33	10	MAGEN	RESTAURANT		0	-1	-1
15	8	10	34	12	ZENTIMETER	METER	METER	1	125080000000075	2050
15	8	10	35	19	DROGE	VERHEIMLICHUNG		0	-1	-1
15	8	10	36	9	VOLK	GEMEINDE		0	-1	-1
15	8	10	37	14	ZUSAMMENHANG	VORZEICHEN	KONTEXT	0	198919999999925	4351
15	8	10	38	39	ERMORDUNG	GESTÄNDNIS	NOTWEHR	0	2727.5	3911
15	8	10	39	26	POLITIKER	ZUVERSICHT		0	-1	-1
15	8	10	40	23	SCHNORCHEL	ATLANTIK		0	-1	-1
