## Supplementary material for "Vast amounts of encoded items nullify but do not reverse the effect of sleep on declarative memory": Dataset: PAL_15_2_2.xlsx

### Sheet: Sheet1
VP_Nr	Block	VersioN	counter	pair_code	cue	correct_answer	answer	accuracy	reactiontime1	reactiontime2
15	1	11	1	16	TRAKTOR	LENKSTANGE	REIFEN	0	1919.5	3007
15	1	11	2	34	SYMBOL	WAPPEN		0	-1	-1
15	1	11	3	24	AUSSCHAU	GIPFEL		0	-1	-1
15	1	11	4	7	BODEN	FUND		0	-1	-1
15	1	11	5	25	PHILOSOPHIE	SINN		0	-1	-1
15	1	11	6	19	BEGNADIGUNG	DROHUNG		0	-1	-1
15	1	11	7	39	GEWINNUNG	WERBER	ADER	0	7970	9025
15	1	11	8	40	WIND	ELEMENT		0	-1	-1
15	1	11	9	26	HAND	GESTE		0	-1	-1
15	1	11	10	29	BUDE	KÜHLSCHRANK	OFEN	0	3007.3	10063
15	1	11	11	33	STURZ	REGIERUNG	FALL	0	2295.5	3151
15	1	11	12	13	FEHLTRITT	VERANTWORTUNG		0	-1	-1
15	1	11	13	21	GANS	ENTE		0	-1	-1
15	1	11	14	15	ATTRAKTION	WELTWUNDER		0	-1	-1
15	1	11	15	23	KATEGORIE	GÜLTIGKEIT		0	-1	-1
15	1	11	16	36	WALZER	GALA	GALA	1	13321.3	14059
15	1	11	17	17	HANDSCHRIFT	BUCHSTABE		0	-1	-1
15	1	11	18	35	BEHANDLUNG	MANDEL		0	-1	-1
15	1	11	19	30	STRATEGIE	NÄHERUNG		0	-1	-1
15	1	11	20	14	LEISTUNG	PROVISION		0	-1	-1
15	1	11	21	32	KRAMPF	BEIN		0	-1	-1
15	1	11	22	5	INSTITUTION	ABTEILUNG	BEHÖRDE	0	442329999999999	6983
15	1	11	23	22	KARTE	HINDERNIS		0	-1	-1
15	1	11	24	12	ATOM	MOLEKÜL	MOLEKÜL	1	150289999999999	3583
15	1	11	25	9	WAHL	GREMIUM	DEMOKRATIE	0	9420	13159
15	1	11	26	28	VERSEUCHUNG	RATTE		0	-1	-1
15	1	11	27	11	SCHEIDUNG	INSTABILITÄT		0	-1	-1
15	1	11	28	18	TREIBSTOFF	KILOMETER		0	-1	-1
15	1	11	29	3	COMPUTER	ZEITVERTREIB		0	-1	-1
15	1	11	30	31	KOPPEL	STIER		0	-1	-1
15	1	11	31	8	REKORD	ARBEITSLOSIGKEIT		0	-1	-1
15	1	11	32	27	DOLCH	STICH	STICH	1	2031.5	3759
15	1	11	33	20	VATERUNSER	RELIGION		0	-1	-1
15	1	11	34	4	MEDAILLE	WETTBEWERB		0	-1	-1
15	1	11	35	2	UNTAUGLICHKEIT	FAHRER		0	-1	-1
15	1	11	36	37	HIRTE	SCHAF	SCHAF	1	3139	4255
15	1	11	37	1	SCHALTER	FLUGHAFEN		0	-1	-1
15	1	11	38	6	AMATEUR	HOBBY	HOBBY	1	1727.5	4026
15	1	11	39	10	ZULASSUNG	NACHWEIS		0	-1	-1
15	1	11	40	38	WEG	WILLE		0	-1	-1
15	2	12	1	26	EVOLUTION	ERWEITERUNG		0	-1	-1
15	2	12	2	13	STAAT	UNTERSTÜTZUNG	LAND	0	191969999999995	2535
15	2	12	3	5	BINDUNG	BABY		0	-1	-1
15	2	12	4	20	HORN	WARNUNG	GEFAHR	0	2310	11335
15	2	12	5	39	ORDNUNG	ZUCHT		0	-1	-1
15	2	12	6	40	KERZE	DOCHT		0	-1	-1
15	2	12	7	16	FREUNDIN	ZÄRTLICHKEIT		0	-1	-1
15	2	12	8	23	JUGEND	SCHWIMMBAD		0	-1	-1
15	2	12	9	38	ABEND	MORGEN		0	-1	-1
15	2	12	10	31	REICH	PROFIT		0	-1	-1
15	2	12	11	6	SCHLACHTUNG	SCHWEIN		0	-1	-1
15	2	12	12	18	PARTY	THEKE		0	-1	-1
15	2	12	13	30	DORF	ISOLATION		0	-1	-1
15	2	12	14	14	SCHLAFWANDELN	UNWIRKLICHKEIT		0	-1	-1
15	2	12	15	22	PARTEI	ABSTIMMUNG		0	-1	-1
15	2	12	16	32	KOORDINATION	HANDHABUNG	STEUERUNG	0	478210000000009	7079
15	2	12	17	10	ZAUBERKÜNSTLER	TRICK		0	-1	-1
15	2	12	18	27	BEEINFLUSSUNG	VERMARKTUNG		0	-1	-1
15	2	12	19	2	GENIE	MATHEMATIK	MATHEMATIK	1	6769.5	9597
15	2	12	20	28	UNSTERBLICHKEIT	AUFERSTEHUNG		0	-1	-1
15	2	12	21	8	KARTELL	KONSENS	KONSENS	1	11389.5	13189
15	2	12	22	3	BEIFALL	APPLAUS	APPLAUS	1	570260000000009	6839
15	2	12	23	7	HIRN	STUDIE		0	-1	-1
15	2	12	24	24	ALARM	ÜBUNG		0	-1	-1
15	2	12	25	21	LIKÖR	SEKT		0	-1	-1
15	2	12	26	25	BESTATTUNG	SELBSTMORD		0	-1	-1
15	2	12	27	35	NOTLAGE	DILEMMA		0	-1	-1
15	2	12	28	36	EINSPARUNG	RECHNUNG		0	-1	-1
15	2	12	29	29	MOTOR	INDUSTRIALISIERUNG		0	-1	-1
15	2	12	30	9	ADER	GESTEIN	GEBIRGE	0	920760000000009	11791
15	2	12	31	12	HÖLLE	MYTHOS	HIMMEL	0	251169999999995	3623
15	2	12	32	4	KLOSTER	EINSCHRÄNKUNG	REGELN	0	361419999999995	4849
15	2	12	33	15	VERHAFTUNG	KLINGE		0	-1	-1
15	2	12	34	19	BAHNSTEIG	ANPASSUNG		0	-1	-1
15	2	12	35	34	BLEI	STAHL	STAHL	1	1506.5	2743
15	2	12	36	11	PROGRAMM	KINO	KINO	1	2631.5	5967
15	2	12	37	37	INVESTITION	KONZERN	ANLAGE	0	224580000000005	3719
15	2	12	38	1	EMPFINDUNG	GELASSENHEIT	GEFÜHL	0	4823.5	6479
15	2	12	39	33	ERÖFFNUNG	GRÜNDUNG		0	-1	-1
15	2	12	40	17	BEGRÜNDER	PRÄSIDENT		0	-1	-1
15	3	13	1	22	WIEDERHERSTELLUNG	VERSCHLECHTERUNG		0	-1	-1
15	3	13	2	24	ENTSCHLOSSENHEIT	DURCHSETZUNG	HELDENMUT	0	667060000000009	8727
15	3	13	3	4	SPRECHER	AUFRUF		0	-1	-1
15	3	13	4	36	KLEINIGKEIT	WAAGE		0	-1	-1
15	3	13	5	35	ZUCKER	SPEISE		0	-1	-1
15	3	13	6	23	STREIK	KONFLIKT	FORDERUNG	0	140127999999998	15671
15	3	13	7	30	HASS	GEFECHT		0	-1	-1
15	3	13	8	5	AUFTAKT	SPIEL	BEGINN	0	777679999999981	10472
15	3	13	9	1	WAHNSINN	ANSTALT		0	-1	-1
15	3	13	10	8	BEWUNDERUNG	SCHÖNHEIT		0	-1	-1
15	3	13	11	19	INSEL	URLAUBER		0	-1	-1
15	3	13	12	27	SUBSTANZ	SEELE		0	-1	-1
15	3	13	13	11	DOKUMENT	BESCHEINIGUNG		0	-1	-1
15	3	13	14	20	ZAHL	PHYSIK		0	-1	-1
15	3	13	15	14	MUSIK	OPER		0	-1	-1
15	3	13	16	10	MILCH	KÄSE		0	-1	-1
15	3	13	17	32	KLEIDERSCHRANK	HANDSCHUH	HANDSCHUHE	1	609679999999981	9529
15	3	13	18	39	FREILASSUNG	AUFENTHALT		0	-1	-1
15	3	13	19	34	FRAU	BLUSE	MANN	0	219360000000009	3329
15	3	13	20	31	TEICH	ÜBERSCHWEMMUNG	ÜBERFLUTUNG	0	236320000000019	6583
15	3	13	21	29	KONJUNKTUR	DIAGNOSE	ANALYSE	0	108396000000001	13543
15	3	13	22	3	OZEAN	KRABBE		0	-1	-1
15	3	13	23	7	KRANZ	NEST		0	-1	-1
15	3	13	24	18	BEWERTUNG	KELLNERIN		0	-1	-1
15	3	13	25	6	BEGEISTERUNG	GEFÜHL		0	-1	-1
15	3	13	26	40	REGENSCHIRM	BEDARF		0	-1	-1
15	3	13	27	2	PARK	VEGETATION		0	-1	-1
15	3	13	28	25	GERICHTSHOF	UNWAHRHEIT	SENAT	0	727970000000019	8119
15	3	13	29	16	TRAINING	PULS		0	-1	-1
15	3	13	30	15	VERBRÜDERUNG	ENTSCHULDIGUNG		0	-1	-1
15	3	13	31	28	NACHRICHT	GEBURTSTAG		0	-1	-1
15	3	13	32	26	KUNSTWERK	AUFMACHUNG	GEMÄLDE	0	486929999999981	6455
15	3	13	33	37	FLAMME	LEUCHTE		0	-1	-1
15	3	13	34	21	REVOLUTION	WIDERSTAND	REVOLTE	0	267160000000009	4375
15	3	13	35	12	TRAINER	STIL		0	-1	-1
15	3	13	36	38	SUBMISSION	ERNIEDRIGUNG	UNTERWERFUNG	0	320979999999981	6459
15	3	13	37	13	ZAHLUNG	QUITTUNG		0	-1	-1
15	3	13	38	17	WAFFE	KRIEG	TAT	0	333160000000009	4071
15	3	13	39	33	SENDER	NOTIZ		0	-1	-1
15	3	13	40	9	STALL	KUH		0	-1	-1
15	4	14	1	17	TECHNOLOGIE	GEHIRNWÄSCHE	FORTSCHRITT	0	253079999999981	4618
15	4	14	2	35	LIST	NAZI	NAZI	1	309589999999991	4728
15	4	14	3	8	EXPERIMENT	UNTERSUCHUNG	LABOR	0	2487	3295
15	4	14	4	24	VATER	VORBILD		0	-1	-1
15	4	14	5	4	INFLATION	ENTWERTUNG	ENTWERTUNG	1	191979999999981	6088
15	4	14	6	16	FREUNDSCHAFT	GEFÄHRTE		0	-1	-1
15	4	14	7	39	GESELLSCHAFT	EINHEIT		0	-1	-1
15	4	14	8	13	URLAUB	AUSFALL		0	-1	-1
15	4	14	9	6	LIMIT	MAXIMUM	MAXIMUM	1	1883	7191
15	4	14	10	29	FAUST	GEWALT		0	-1	-1
15	4	14	11	26	RASSE	NATIONALIST		0	-1	-1
15	4	14	12	9	INTENSIVSTATION	KRANKENHAUS	KRANKENHAUS	1	13120	19840
15	4	14	13	10	SCHMUGGEL	IMPORT		0	-1	-1
15	4	14	14	40	LEBER	ORGAN		0	-1	-1
15	4	14	15	14	WANGE	CHRIST		0	-1	-1
15	4	14	16	18	KONFRONTATION	RACHE		0	-1	-1
15	4	14	17	30	DIAKONIE	VERSORGUNG	KIRCHE	0	4376	6272
15	4	14	18	31	TOD	NOTWEHR		0	-1	-1
15	4	14	19	33	KNOBLAUCH	VAMPIR		0	-1	-1
15	4	14	20	2	SOLO	MUSIKINSTRUMENT		0	-1	-1
15	4	14	21	34	NACHBARSCHAFT	HECKE		0	-1	-1
15	4	14	22	28	SCHLÄGER	KRIMINALITÄT		0	-1	-1
15	4	14	23	23	FLÜCHTLING	ASYL	ASYL	1	2152	4568
15	4	14	24	32	SCHLUSSFOLGERUNG	KONSEQUENZ		0	-1	-1
15	4	14	25	38	ZELT	ZIRKUS		0	-1	-1
15	4	14	26	37	PARLAMENT	KANZLER	DEMOKRATIE	0	2082	7199
15	4	14	27	7	VORBEREITUNG	VERÖFFENTLICHUNG		0	-1	-1
15	4	14	28	36	SÄUFER	WIRT		0	-1	-1
15	4	14	29	20	ERKLÄRUNG	WISSENSCHAFT		0	-1	-1
15	4	14	30	5	GANG	TOR		0	-1	-1
15	4	14	31	19	MINIMUM	NOTWENDIGKEIT	GRENZE	0	8566	9870
15	4	14	32	1	GEMEINSCHAFT	ZUSAMMENARBEIT		0	-1	-1
15	4	14	33	22	AUTOR	ERFINDUNG	BUCH	0	5504	6808
15	4	14	34	21	UNABHÄNGIGKEIT	SELBSTBESTIMMUNG		0	-1	-1
15	4	14	35	25	FRIEDEN	ALLIANZ		0	-1	-1
15	4	14	36	27	HINDERUNG	SIEGEL		0	-1	-1
15	4	14	37	3	IDIOT	UNSINN		0	-1	-1
15	4	14	38	11	PRÄDIKAT	PRIMA		0	-1	-1
15	4	14	39	15	LAMM	MITTAGESSEN	ABENDESSEN	0	12860.5	14809
15	4	14	40	12	UNHEIL	ALPTRAUM		0	-1	-1
15	5	15	1	6	MANDANT	RECHT	GERICHT	0	733590000000037	10152
15	5	15	2	15	TRITT	SOHLE		0	-1	-1
15	5	15	3	35	GOTT	VEREHRUNG	RELIGION	0	597220000000019	8682
15	5	15	4	28	BILD	FOTO	FOTO	1	268779999999981	3527
15	5	15	5	2	UNTERSCHRIFT	FORMULAR		0	190990000000037	5303
15	5	15	6	26	POLIZEI	EINSATZ		0	-1	-1
15	5	15	7	9	SUBKULTUR	UNTERGRUND		0	-1	-1
15	5	15	8	14	REGIME	ZERSCHLAGUNG		0	-1	-1
15	5	15	9	12	TECHNIKER	INGENIEUR		0	-1	-1
15	5	15	10	25	DRECK	VERUNREINIGUNG	SCHLAMM	0	414309999999963	7431
15	5	15	11	10	ZOO	BÄR	BÄR	1	243040000000037	3431
15	5	15	12	22	STROH	WALDBRAND		0	-1	-1
15	5	15	13	29	INTERVENTION	STREIT		0	-1	-1
15	5	15	14	20	REGENBOGEN	FARBE	FARBE	1	153859999999963	3199
15	5	15	15	19	ARBEITER	EINKOMMEN		0	-1	-1
15	5	15	16	34	PATRIOTISMUS	EXTREMISMUS	EXTREMISMUS	1	261890000000037	6980
15	5	15	17	39	DESSERT	HONIG		0	-1	-1
15	5	15	18	5	STÜTZE	BEGLEITER		0	-1	-1
15	5	15	19	8	GELIEBTE	GEHEIMNIS		0	-1	-1
15	5	15	20	37	BEFRAGUNG	MEHRHEIT		0	-1	-1
15	5	15	21	1	PYRAMIDE	ARCHITEKTUR	ARCHITEKTUR	1	205490000000037	4775
15	5	15	22	16	SONNE	GRAD		0	-1	-1
15	5	15	23	27	KUNST	ARTIST		0	-1	-1
15	5	15	24	40	BEARBEITUNG	HONORAR		0	-1	-1
15	5	15	25	32	FORMEL	BERECHNUNG	ALGEBRA	0	724509999999963	13071
15	5	15	26	30	ERDBALL	WELTKARTE		0	-1	-1
15	5	15	27	7	DONNER	BLITZ	BLITZ	1	3813	5541
15	5	15	28	4	BRILLE	KRAWATTE		0	-1	-1
15	5	15	29	3	VORSTAND	LEITER	PRÄSIDENT	0	816109999999963	10460
15	5	15	30	36	INFORMATIK	PROGRAMMIERUNG	COMPUTER	0	505459999999963	6716
15	5	15	31	31	ERMITTLUNG	SCHULD		0	-1	-1
15	5	15	32	11	SCHÄTZUNG	SPEKULATION		0	-1	-1
15	5	15	33	33	TAGEBUCH	BIOGRAPHIE	BIOGRAFIE	1	1676	4259
15	5	15	34	38	GEGNER	WAFFENSTILLSTAND		0	-1	-1
15	5	15	35	23	OPPOSITION	VERWEIGERUNG		0	-1	-1
15	5	15	36	13	WANDEL	ZWISCHENZEIT		0	-1	-1
15	5	15	37	21	AUSEINANDERSETZUNG	ÜBERLEGUNG	KONFLIKT	0	5770	9058
15	5	15	38	18	ERNÄHRUNG	EIWEIß		0	-1	-1
15	5	15	39	24	AKTEUR	DRAMATIK		0	-1	-1
15	5	15	40	17	KOOPERATION	MITHILFE		0	-1	-1
15	6	16	1	13	JOURNALIST	PRESSEFREIHEIT	PRESSE	0	764829999999981	10320
15	6	16	2	38	PRIESTER	KATHEDRALE		0	-1	-1
15	6	16	3	32	BAUER	FARM		0	-1	-1
15	6	16	4	2	GEFAHR	HAI		0	-1	-1
15	6	16	5	12	KAPITALISMUS	KOMMUNISMUS		0	-1	-1
15	6	16	6	9	SCHNITT	FILM		0	-1	-1
15	6	16	7	3	SEE	WASSER		0	-1	-1
15	6	16	8	19	AFFÄRE	PARTNERSCHAFT		0	-1	-1
15	6	16	9	4	UNRECHT	BENACHTEILIGUNG		0	-1	-1
15	6	16	10	10	FLÄCHE	ZENTRUM		0	-1	-1
15	6	16	11	21	RANG	HIERARCHIE		0	-1	-1
15	6	16	12	36	BOMBE	TERRORIST		0	-1	-1
15	6	16	13	7	KOMMENTAR	PRESSE		0	-1	-1
15	6	16	14	5	NATION	EINIGKEIT		0	-1	-1
15	6	16	15	35	FREUDE	LUST		0	-1	-1
15	6	16	16	6	BEVÖLKERUNG	MASSE		0	-1	-1
15	6	16	17	25	CHARAKTER	OFFENHEIT	GEMÜT	0	134450999999996	14533
15	6	16	18	40	VIRUS	ERREGER		0	-1	-1
15	6	16	19	15	VISUM	TOURISMUS		0	-1	-1
15	6	16	20	20	ANLAGE	RENDITE	INVESTITION	0	243509999999963	4899
15	6	16	21	31	EXEKUTION	ERSCHIEßUNG		0	-1	-1
15	6	16	22	1	BEHÖRDE	KÜNDIGUNG		0	-1	-1
15	6	16	23	22	DIREKTION	BESCHLUSS		0	-1	-1
15	6	16	24	30	AUSKUNFT	PROPAGANDA		0	-1	-1
15	6	16	25	39	FLIRT	ROMANTIK	LEIDENSCHAFT	0	955320000000019	12229
15	6	16	26	23	BOSS	HEMD		0	-1	-1
15	6	16	27	37	MÖRDER	SÜNDE		0	-1	-1
15	6	16	28	16	BIRKE	LAUB	BLATT	0	984729999999981	11745
15	6	16	29	17	JUSTIZ	GLAUBWÜRDIGKEIT	RECHT	0	379959999999963	4708
15	6	16	30	34	STUDENT	KLAUSUR	DOKTOR	0	5062.5	6151
15	6	16	31	11	PHASE	STADIUM		0	-1	-1
15	6	16	32	24	MODE	HOSE	HOSE	1	153529999999981	4215
15	6	16	33	28	BOOT	MATROSE	MATROSE	1	1698	4711
15	6	16	34	27	ROUTE	HEIMWEG	HEIMWEG	1	179909999999963	4071
15	6	16	35	29	GERICHT	VERHANDLUNG	GERECHTIGKEIT	0	407040000000037	8119
15	6	16	36	18	ASSISTENT	PROFESSION	PROFESSOR	0	136302000000002	16471
15	6	16	37	26	PUBLIKUM	ZUSCHAUER	ZUSCHAUER	1	449429999999981	6391
15	6	16	38	33	VERGÜTUNG	GELD	GELD	1	219909999999963	4549
15	6	16	39	14	KOCH	OFEN		0	-1	-1
15	6	16	40	8	BEFUGNIS	ERMÄCHTIGUNG	MANDAT	0	116472999999998	12927
15	7	1	1	23	SÄNGER	KÜNSTLER		0	-1	-1
15	7	1	2	18	TRINKSPRUCH	SPRICHWORT		0	-1	-1
15	7	1	3	38	FÄHIGKEIT	VERANLAGUNG		0	-1	-1
15	7	1	4	26	SKLAVE	KÖNIG		0	-1	-1
15	7	1	5	39	SCHAMGEFÜHL	KÖRPER		0	-1	-1
15	7	1	6	24	BEDÜRFNIS	WERBUNG		0	-1	-1
15	7	1	7	4	STURM	WINDHAUCH		0	-1	-1
15	7	1	8	5	BERUF	ANERKENNUNG	JOB	0	355129999999981	4859
15	7	1	9	15	BECHER	KAFFEE		0	-1	-1
15	7	1	10	29	MANGEL	VERZICHT		0	-1	-1
15	7	1	11	31	NÄSSE	GEWITTER		0	-1	-1
15	7	1	12	40	PUPPE	KIND		0	-1	-1
15	7	1	13	37	ANEKDOTE	WITZ	WITZ	1	279140000000037	3743
15	7	1	14	3	STILLE	EINSAMKEIT		0	-1	-1
15	7	1	15	33	RÜSTUNG	ANGRIFF		0	-1	-1
15	7	1	16	22	LÖSUNG	PROBLEM		0	-1	-1
15	7	1	17	9	FORM	KREIS		0	-1	-1
15	7	1	18	17	STAUB	SAUBERKEIT	DRECK	0	489170000000019	6299
15	7	1	19	25	SPASS	FEIER		0	-1	-1
15	7	1	20	16	VOGEL	KATZE	LERCHE	0	281540000000037	6791
15	7	1	21	8	BARGELD	WERT		0	-1	-1
15	7	1	22	13	KUGEL	QUADRAT		0	-1	-1
15	7	1	23	27	GRUNDRECHT	VERFASSUNG		0	-1	-1
15	7	1	24	1	PELZ	FUCHS	FUCHS	1	929609999999963	12843
15	7	1	25	36	RÜCKSCHRITT	VERGANGENHEIT		0	-1	-1
15	7	1	26	14	STERN	WEIHNACHTEN		0	-1	-1
15	7	1	27	10	ABSPRACHE	VERTRAG		0	-1	-1
15	7	1	28	12	NUTZEN	KOSTEN	KOSTEN	1	224179999999981	7081
15	7	1	29	19	ERDE	STEIN		0	-1	-1
15	7	1	30	21	DEMOKRATIE	SYSTEM	REGIERUNG	0	321540000000037	10081
15	7	1	31	2	MASCHINE	APPARAT		0	-1	-1
15	7	1	32	20	INFORMATION	INHALT		0	-1	-1
15	7	1	33	11	GEHIRN	BEWUSSTSEIN		0	-1	-1
15	7	1	34	34	EMPFEHLUNG	RAT		0	-1	-1
15	7	1	35	6	CHAOS	STRUKTUR		0	-1	-1
15	7	1	36	35	FIGUR	BRETT		0	-1	-1
15	7	1	37	28	URHEBER	KAUSALITÄT		0	-1	-1
15	7	1	38	30	BEGRIFF	BEDEUTUNG		0	-1	-1
15	7	1	39	32	EINGEBUNG	IDEE		0	-1	-1
15	7	1	40	7	ZEITUNG	DRUCK		0	-1	-1
15	8	2	1	28	UHR	KIRCHE	ZEIT	0	719059999999963	8328
15	8	2	2	6	ZUWACHS	FORTSCHRITT		0	-1	-1
15	8	2	3	25	DISZIPLIN	GEHORSAM	HELDENMUT	0	675990000000037	11859
15	8	2	4	30	SPRACHE	AKUSTIK		0	-1	-1
15	8	2	5	35	ANFORDERUNG	SCHWIERIGKEIT		0	-1	-1
15	8	2	6	13	TIER	FROSCH		0	-1	-1
15	8	2	7	11	EHE	VERLOBUNG		0	-1	-1
15	8	2	8	14	HAUT	BLUT		0	-1	-1
15	8	2	9	15	SEEGANG	DAMPFER		0	-1	-1
15	8	2	10	21	ANSTAND	SITTE		0	-1	-1
15	8	2	11	1	BLICK	PERSPEKTIVE		0	-1	-1
15	8	2	12	4	KRITIK	ZWEIFEL		0	-1	-1
15	8	2	13	29	TAL	WIESE		0	-1	-1
15	8	2	14	36	AUSWERTUNG	ERGEBNIS		0	-1	-1
15	8	2	15	17	VERSCHLEIERUNG	KOPFTUCH	KOPFTUCH	1	239159999999963	4239
15	8	2	16	26	FRAGE	EINWAND		0	-1	-1
15	8	2	17	10	ILLUSION	WAHRNEHMUNG		0	-1	-1
15	8	2	18	32	TRAUM	WIRKLICHKEIT		0	-1	-1
15	8	2	19	19	GEISEL	GEFANGENER		0	-1	-1
15	8	2	20	27	SCHICKSAL	IRONIE		0	-1	-1
15	8	2	21	23	BUNGALOW	SIEDLUNG	SIEDLUNG	1	352419999999925	6671
15	8	2	22	8	BERG	HÜTTE	HÜTTE	1	383959999999963	9799
15	8	2	23	18	SCHMETTERLING	BLÜTE	BLÜTE	1	319940000000037	6631
15	8	2	24	37	DÄMMERUNG	MORGENGRAUEN	MORGENGRAUEN	1	217080000000075	9655
15	8	2	25	2	MALER	PIANIST	ZIMMERMANN	0	141528000000007	16051
15	8	2	26	40	POSTKUTSCHE	PFERD		0	-1	-1
15	8	2	27	16	KRITERIUM	AUSWAHL		0	-1	-1
15	8	2	28	9	GESPENST	ERSCHEINUNG	GEIST	0	409409999999963	5567
15	8	2	29	5	FREUND	VERTRAUEN		0	-1	-1
15	8	2	30	7	GRAS	VIEH		0	-1	-1
15	8	2	31	34	PRÜFUNG	MISSERFOLG	KLAUSUR	0	274340000000037	4147
15	8	2	32	12	KOMÖDIE	DRAMA		0	-1	-1
15	8	2	33	38	NEFFE	GROSSMUTTER		0	-1	-1
15	8	2	34	33	ERLÖSUNG	HIMMELREICH		0	-1	-1
15	8	2	35	22	MACHT	HERRSCHER		0	-1	-1
15	8	2	36	20	BEGRÜSSUNG	FREUNDLICHKEIT		0	-1	-1
15	8	2	37	31	HÄRTE	KRAFT		0	-1	-1
15	8	2	38	24	GNADE	BARMHERZIGKEIT		0	-1	-1
15	8	2	39	3	VERLUST	ABNAHME		0	-1	-1
15	8	2	40	39	FASS	KELLER		0	-1	-1
