## Supplementary material for "Vast amounts of encoded items nullify but do not reverse the effect of sleep on declarative memory": Dataset: PAL_15_2_3.xlsx

### Sheet: Sheet1
VP_Nr	Block	VersioN	counter	pair_code	cue	correct_answer	answer	accuracy	reactiontime1	reactiontime2
15	1	11	1	26	HAND	GESTE		0	-1	-1
15	1	11	2	39	GEWINNUNG	WERBER	ADER	0	1871.3	7623
15	1	11	3	29	BUDE	KÜHLSCHRANK	LFEN	0	12263.3	13967
15	1	11	4	3	COMPUTER	ZEITVERTREIB		0	-1	-1
15	1	11	5	34	SYMBOL	WAPPEN	ZEICHEN	0	733289999999999	8330
15	1	11	6	32	KRAMPF	BEIN		0	-1	-1
15	1	11	7	21	GANS	ENTE		0	-1	-1
15	1	11	8	23	KATEGORIE	GÜLTIGKEIT		0	-1	-1
15	1	11	9	17	HANDSCHRIFT	BUCHSTABE		0	-1	-1
15	1	11	10	5	INSTITUTION	ABTEILUNG	BEHÖRDE	0	234160000000001	3286
15	1	11	11	2	UNTAUGLICHKEIT	FAHRER		0	-1	-1
15	1	11	12	40	WIND	ELEMENT		0	-1	-1
15	1	11	13	37	HIRTE	SCHAF	SCHAF	1	130310000000001	1896
15	1	11	14	9	WAHL	GREMIUM		0	-1	-1
15	1	11	15	38	WEG	WILLE		0	-1	-1
15	1	11	16	30	STRATEGIE	NÄHERUNG		0	-1	-1
15	1	11	17	19	BEGNADIGUNG	DROHUNG		0	-1	-1
15	1	11	18	7	BODEN	FUND		0	-1	-1
15	1	11	19	36	WALZER	GALA	GALA	1	165510000000001	4663
15	1	11	20	16	TRAKTOR	LENKSTANGE		0	-1	-1
15	1	11	21	15	ATTRAKTION	WELTWUNDER		0	-1	-1
15	1	11	22	24	AUSSCHAU	GIPFEL		0	-1	-1
15	1	11	23	18	TREIBSTOFF	KILOMETER		0	-1	-1
15	1	11	24	13	FEHLTRITT	VERANTWORTUNG		0	-1	-1
15	1	11	25	6	AMATEUR	HOBBY	HOBBY	1	2535.2	3624
15	1	11	26	31	KOPPEL	STIER		0	-1	-1
15	1	11	27	25	PHILOSOPHIE	SINN		0	-1	-1
15	1	11	28	27	DOLCH	STICH	STICH	1	210329999999999	3387
15	1	11	29	4	MEDAILLE	WETTBEWERB		0	-1	-1
15	1	11	30	20	VATERUNSER	RELIGION		0	-1	-1
15	1	11	31	22	KARTE	HINDERNIS		0	-1	-1
15	1	11	32	14	LEISTUNG	PROVISION		0	-1	-1
15	1	11	33	33	STURZ	REGIERUNG		0	-1	-1
15	1	11	34	10	ZULASSUNG	NACHWEIS		0	-1	-1
15	1	11	35	11	SCHEIDUNG	INSTABILITÄT		0	-1	-1
15	1	11	36	8	REKORD	ARBEITSLOSIGKEIT		0	-1	-1
15	1	11	37	1	SCHALTER	FLUGHAFEN		0	-1	-1
15	1	11	38	12	ATOM	MOLEKÜL	MOLEKÜL	1	156579999999999	5159
15	1	11	39	28	VERSEUCHUNG	RATTE		0	-1	-1
15	1	11	40	35	BEHANDLUNG	MANDEL		0	-1	-1
15	2	12	1	15	VERHAFTUNG	KLINGE		0	-1	-1
15	2	12	2	28	UNSTERBLICHKEIT	AUFERSTEHUNG		0	-1	-1
15	2	12	3	9	ADER	GESTEIN	GEBIRGE	0	501519999999995	7671
15	2	12	4	22	PARTEI	ABSTIMMUNG		0	-1	-1
15	2	12	5	14	SCHLAFWANDELN	UNWIRKLICHKEIT		0	-1	-1
15	2	12	6	34	BLEI	STAHL	STAHL	1	154339999999991	2655
15	2	12	7	23	JUGEND	SCHWIMMBAD		0	-1	-1
15	2	12	8	29	MOTOR	INDUSTRIALISIERUNG		0	-1	-1
15	2	12	9	12	HÖLLE	MYTHOS		0	-1	-1
15	2	12	10	26	EVOLUTION	ERWEITERUNG		0	-1	-1
15	2	12	11	36	EINSPARUNG	RECHNUNG		0	-1	-1
15	2	12	12	32	KOORDINATION	HANDHABUNG	STEUERUNG	0	255939999999991	5570
15	2	12	13	8	KARTELL	KONSENS	KONSENS	1	498110000000009	6439
15	2	12	14	31	REICH	PROFIT	ARM	0	186030000000005	2740
15	2	12	15	35	NOTLAGE	DILEMMA		0	-1	-1
15	2	12	16	33	ERÖFFNUNG	GRÜNDUNG		0	-1	-1
15	2	12	17	27	BEEINFLUSSUNG	VERMARKTUNG		0	-1	-1
15	2	12	18	7	HIRN	STUDIE		0	-1	-1
15	2	12	19	30	DORF	ISOLATION		0	-1	-1
15	2	12	20	16	FREUNDIN	ZÄRTLICHKEIT		0	-1	-1
15	2	12	21	5	BINDUNG	BABY		0	-1	-1
15	2	12	22	24	ALARM	ÜBUNG		0	-1	-1
15	2	12	23	37	INVESTITION	KONZERN		0	-1	-1
15	2	12	24	3	BEIFALL	APPLAUS	APPLAUS	1	255939999999991	3951
15	2	12	25	18	PARTY	THEKE	FEIER	0	205880000000005	3436
15	2	12	26	1	EMPFINDUNG	GELASSENHEIT		0	-1	-1
15	2	12	27	25	BESTATTUNG	SELBSTMORD		0	-1	-1
15	2	12	28	13	STAAT	UNTERSTÜTZUNG	DEMOKRATIE	0	3270	5428
15	2	12	29	40	KERZE	DOCHT		0	-1	-1
15	2	12	30	38	ABEND	MORGEN		0	-1	-1
15	2	12	31	19	BAHNSTEIG	ANPASSUNG		0	-1	-1
15	2	12	32	39	ORDNUNG	ZUCHT		0	-1	-1
15	2	12	33	4	KLOSTER	EINSCHRÄNKUNG		0	-1	-1
15	2	12	34	2	GENIE	MATHEMATIK		0	-1	-1
15	2	12	35	11	PROGRAMM	KINO		0	-1	-1
15	2	12	36	6	SCHLACHTUNG	SCHWEIN		0	-1	-1
15	2	12	37	20	HORN	WARNUNG	ALARM	0	234310000000009	3479
15	2	12	38	10	ZAUBERKÜNSTLER	TRICK		0	-1	-1
15	2	12	39	17	BEGRÜNDER	PRÄSIDENT		0	-1	-1
15	2	12	40	21	LIKÖR	SEKT		0	-1	-1
15	3	13	1	11	DOKUMENT	BESCHEINIGUNG		0	-1	-1
15	3	13	2	37	FLAMME	LEUCHTE		0	-1	-1
15	3	13	3	3	OZEAN	KRABBE	PAZIFIK	0	224760000000009	6396
15	3	13	4	35	ZUCKER	SPEISE		0	-1	-1
15	3	13	5	26	KUNSTWERK	AUFMACHUNG		0	-1	-1
15	3	13	6	40	REGENSCHIRM	BEDARF		0	-1	-1
15	3	13	7	4	SPRECHER	AUFRUF		0	-1	-1
15	3	13	8	5	AUFTAKT	SPIEL		0	-1	-1
15	3	13	9	17	WAFFE	KRIEG		0	-1	-1
15	3	13	10	20	ZAHL	PHYSIK		0	-1	-1
15	3	13	11	28	NACHRICHT	GEBURTSTAG		0	-1	-1
15	3	13	12	8	BEWUNDERUNG	SCHÖNHEIT		0	-1	-1
15	3	13	13	31	TEICH	ÜBERSCHWEMMUNG	ÜBERFLUTUNG	0	419039999999991	6462
15	3	13	14	32	KLEIDERSCHRANK	HANDSCHUH	HANDSCHUH	1	501560000000009	6391
15	3	13	15	22	WIEDERHERSTELLUNG	VERSCHLECHTERUNG		0	-1	-1
15	3	13	16	38	SUBMISSION	ERNIEDRIGUNG	UNTERWERFUNG	0	172860000000009	3504
15	3	13	17	23	STREIK	KONFLIKT		0	-1	-1
15	3	13	18	16	TRAINING	PULS		0	-1	-1
15	3	13	19	25	GERICHTSHOF	UNWAHRHEIT	GERECHTIGKEIT	0	174079999999981	5466
15	3	13	20	30	HASS	GEFECHT		0	-1	-1
15	3	13	21	7	KRANZ	NEST		0	-1	-1
15	3	13	22	2	PARK	VEGETATION		0	-1	-1
15	3	13	23	36	KLEINIGKEIT	WAAGE		0	-1	-1
15	3	13	24	19	INSEL	URLAUBER		0	-1	-1
15	3	13	25	21	REVOLUTION	WIDERSTAND	REVOLTE	0	224739999999991	3599
15	3	13	26	13	ZAHLUNG	QUITTUNG		0	-1	-1
15	3	13	27	39	FREILASSUNG	AUFENTHALT		0	-1	-1
15	3	13	28	10	MILCH	KÄSE		0	-1	-1
15	3	13	29	33	SENDER	NOTIZ		0	-1	-1
15	3	13	30	18	BEWERTUNG	KELLNERIN		0	-1	-1
15	3	13	31	34	FRAU	BLUSE	MANN	0	1727.5	2775
15	3	13	32	15	VERBRÜDERUNG	ENTSCHULDIGUNG		0	-1	-1
15	3	13	33	12	TRAINER	STIL		0	-1	-1
15	3	13	34	29	KONJUNKTUR	DIAGNOSE		0	-1	-1
15	3	13	35	24	ENTSCHLOSSENHEIT	DURCHSETZUNG		0	-1	-1
15	3	13	36	27	SUBSTANZ	SEELE		0	-1	-1
15	3	13	37	14	MUSIK	OPER		0	-1	-1
15	3	13	38	9	STALL	KUH		0	-1	-1
15	3	13	39	6	BEGEISTERUNG	GEFÜHL		0	-1	-1
15	3	13	40	1	WAHNSINN	ANSTALT		0	-1	-1
15	4	14	1	13	URLAUB	AUSFALL		0	-1	-1
15	4	14	2	8	EXPERIMENT	UNTERSUCHUNG	THEORIE	0	503779999999981	8405
15	4	14	3	37	PARLAMENT	KANZLER	DEMOKRATIE	0	238370000000019	4644
15	4	14	4	27	HINDERUNG	SIEGEL		0	-1	-1
15	4	14	5	2	SOLO	MUSIKINSTRUMENT		0	-1	-1
15	4	14	6	1	GEMEINSCHAFT	ZUSAMMENARBEIT		0	-1	-1
15	4	14	7	35	LIST	NAZI		0	-1	-1
15	4	14	8	4	INFLATION	ENTWERTUNG		0	-1	-1
15	4	14	9	26	RASSE	NATIONALIST		0	-1	-1
15	4	14	10	12	UNHEIL	ALPTRAUM		0	-1	-1
15	4	14	11	34	NACHBARSCHAFT	HECKE		0	-1	-1
15	4	14	12	36	SÄUFER	WIRT		0	-1	-1
15	4	14	13	38	ZELT	ZIRKUS		0	-1	-1
15	4	14	14	3	IDIOT	UNSINN		0	-1	-1
15	4	14	15	5	GANG	TOR		0	-1	-1
15	4	14	16	30	DIAKONIE	VERSORGUNG	KIRCHE	0	511170000000019	6623
15	4	14	17	16	FREUNDSCHAFT	GEFÄHRTE		0	-1	-1
15	4	14	18	15	LAMM	MITTAGESSEN	ABENDESSEN	0	288760000000009	6063
15	4	14	19	39	GESELLSCHAFT	EINHEIT		0	-1	-1
15	4	14	20	7	VORBEREITUNG	VERÖFFENTLICHUNG		0	-1	-1
15	4	14	21	32	SCHLUSSFOLGERUNG	KONSEQUENZ		0	-1	-1
15	4	14	22	29	FAUST	GEWALT		0	-1	-1
15	4	14	23	21	UNABHÄNGIGKEIT	SELBSTBESTIMMUNG		0	-1	-1
15	4	14	24	23	FLÜCHTLING	ASYL	ASYL	1	288779999999981	4663
15	4	14	25	14	WANGE	CHRIST		0	-1	-1
15	4	14	26	25	FRIEDEN	ALLIANZ		0	-1	-1
15	4	14	27	31	TOD	NOTWEHR	NOTWEHR	1	598360000000009	9343
15	4	14	28	10	SCHMUGGEL	IMPORT		0	-1	-1
15	4	14	29	19	MINIMUM	NOTWENDIGKEIT		0	-1	-1
15	4	14	30	11	PRÄDIKAT	PRIMA		0	-1	-1
15	4	14	31	33	KNOBLAUCH	VAMPIR	VAMPIR	1	730589999999991	13726
15	4	14	32	20	ERKLÄRUNG	WISSENSCHAFT		0	-1	-1
15	4	14	33	24	VATER	VORBILD		0	-1	-1
15	4	14	34	40	LEBER	ORGAN		0	-1	-1
15	4	14	35	17	TECHNOLOGIE	GEHIRNWÄSCHE	FORTSCHRITT	0	390279999999981	5726
15	4	14	36	6	LIMIT	MAXIMUM	MAXIMUM	1	2033.5	4687
15	4	14	37	28	SCHLÄGER	KRIMINALITÄT		0	-1	-1
15	4	14	38	18	KONFRONTATION	RACHE		0	-1	-1
15	4	14	39	22	AUTOR	ERFINDUNG		0	-1	-1
15	4	14	40	9	INTENSIVSTATION	KRANKENHAUS	KRANKENHAUS	1	174320000000019	3656
15	5	15	1	3	VORSTAND	LEITER	DIREKTOR	0	694759999999963	8511
15	5	15	2	27	KUNST	ARTIST		0	-1	-1
15	5	15	3	12	TECHNIKER	INGENIEUR		0	-1	-1
15	5	15	4	10	ZOO	BÄR		0	-1	-1
15	5	15	5	17	KOOPERATION	MITHILFE		0	-1	-1
15	5	15	6	23	OPPOSITION	VERWEIGERUNG		0	-1	-1
15	5	15	7	6	MANDANT	RECHT		0	-1	-1
15	5	15	8	2	UNTERSCHRIFT	FORMULAR		0	-1	-1
15	5	15	9	4	BRILLE	KRAWATTE		0	-1	-1
15	5	15	10	5	STÜTZE	BEGLEITER		0	-1	-1
15	5	15	11	13	WANDEL	ZWISCHENZEIT		0	-1	-1
15	5	15	12	26	POLIZEI	EINSATZ		0	-1	-1
15	5	15	13	34	PATRIOTISMUS	EXTREMISMUS	EXTREMISMUS	1	487540000000037	8190
15	5	15	14	39	DESSERT	HONIG		0	-1	-1
15	5	15	15	29	INTERVENTION	STREIT		0	-1	-1
15	5	15	16	32	FORMEL	BERECHNUNG	ALGEBRA	0	492790000000037	10303
15	5	15	17	21	AUSEINANDERSETZUNG	ÜBERLEGUNG		0	-1	-1
15	5	15	18	15	TRITT	SOHLE		0	-1	-1
15	5	15	19	16	SONNE	GRAD		0	-1	-1
15	5	15	20	11	SCHÄTZUNG	SPEKULATION		0	-1	-1
15	5	15	21	31	ERMITTLUNG	SCHULD		0	-1	-1
15	5	15	22	36	INFORMATIK	PROGRAMMIERUNG	COMPUTER	0	961570000000019	11551
15	5	15	23	1	PYRAMIDE	ARCHITEKTUR	ARCHITEKTUR	1	251190000000037	4951
15	5	15	24	33	TAGEBUCH	BIOGRAPHIE		0	-1	-1
15	5	15	25	22	STROH	WALDBRAND		0	-1	-1
15	5	15	26	19	ARBEITER	EINKOMMEN		0	-1	-1
15	5	15	27	24	AKTEUR	DRAMATIK		0	-1	-1
15	5	15	28	40	BEARBEITUNG	HONORAR		0	-1	-1
15	5	15	29	14	REGIME	ZERSCHLAGUNG		0	-1	-1
15	5	15	30	8	GELIEBTE	GEHEIMNIS		0	-1	-1
15	5	15	31	25	DRECK	VERUNREINIGUNG		0	-1	-1
15	5	15	32	9	SUBKULTUR	UNTERGRUND		0	-1	-1
15	5	15	33	18	ERNÄHRUNG	EIWEIß		0	-1	-1
15	5	15	34	7	DONNER	BLITZ		0	-1	-1
15	5	15	35	35	GOTT	VEREHRUNG	SEGEN	0	290570000000019	4945
15	5	15	36	20	REGENBOGEN	FARBE	FARBE	1	111190000000037	2343
15	5	15	37	37	BEFRAGUNG	MEHRHEIT		0	-1	-1
15	5	15	38	28	BILD	FOTO		0	-1	-1
15	5	15	39	30	ERDBALL	WELTKARTE		0	-1	-1
15	5	15	40	38	GEGNER	WAFFENSTILLSTAND		0	-1	-1
15	6	16	1	38	PRIESTER	KATHEDRALE		0	-1	-1
15	6	16	2	29	GERICHT	VERHANDLUNG	GERECHTIGKEIT	0	219009999999963	4390
15	6	16	3	32	BAUER	FARM		0	-1	-1
15	6	16	4	8	BEFUGNIS	ERMÄCHTIGUNG		0	-1	-1
15	6	16	5	30	AUSKUNFT	PROPAGANDA		0	-1	-1
15	6	16	6	19	AFFÄRE	PARTNERSCHAFT		0	-1	-1
15	6	16	7	14	KOCH	OFEN		0	-1	-1
15	6	16	8	3	SEE	WASSER		0	-1	-1
15	6	16	9	36	BOMBE	TERRORIST		0	-1	-1
15	6	16	10	35	FREUDE	LUST		0	-1	-1
15	6	16	11	21	RANG	HIERARCHIE		0	-1	-1
15	6	16	12	9	SCHNITT	FILM		0	-1	-1
15	6	16	13	11	PHASE	STADIUM		0	-1	-1
15	6	16	14	12	KAPITALISMUS	KOMMUNISMUS	SOZIALISMUS	0	763609999999963	9799
15	6	16	15	24	MODE	HOSE	HOSE	1	144009999999963	2464
15	6	16	16	22	DIREKTION	BESCHLUSS	LEITUNG	0	368420000000019	4898
15	6	16	17	5	NATION	EINIGKEIT		0	-1	-1
15	6	16	18	6	BEVÖLKERUNG	MASSE		0	-1	-1
15	6	16	19	7	KOMMENTAR	PRESSE		0	-1	-1
15	6	16	20	23	BOSS	HEMD		0	-1	-1
15	6	16	21	31	EXEKUTION	ERSCHIEßUNG		0	-1	-1
15	6	16	22	2	GEFAHR	HAI		0	-1	-1
15	6	16	23	4	UNRECHT	BENACHTEILIGUNG		0	-1	-1
15	6	16	24	34	STUDENT	KLAUSUR	DOZENT	0	213140000000037	3334
15	6	16	25	16	BIRKE	LAUB	LAUB	1	5896	7272
15	6	16	26	37	MÖRDER	SÜNDE		0	-1	-1
15	6	16	27	1	BEHÖRDE	KÜNDIGUNG		0	-1	-1
15	6	16	28	39	FLIRT	ROMANTIK	KUSS	0	187190000000037	5587
15	6	16	29	10	FLÄCHE	ZENTRUM		0	-1	-1
15	6	16	30	18	ASSISTENT	PROFESSION	PROFESSOR	0	689179999999981	8927
15	6	16	31	13	JOURNALIST	PRESSEFREIHEIT		0	-1	-1
15	6	16	32	25	CHARAKTER	OFFENHEIT		0	-1	-1
15	6	16	33	33	VERGÜTUNG	GELD		0	-1	-1
15	6	16	34	40	VIRUS	ERREGER		0	-1	-1
15	6	16	35	15	VISUM	TOURISMUS		0	-1	-1
15	6	16	36	27	ROUTE	HEIMWEG	HEIMWEG	1	184790000000037	3456
15	6	16	37	17	JUSTIZ	GLAUBWÜRDIGKEIT		0	-1	-1
15	6	16	38	26	PUBLIKUM	ZUSCHAUER	ZUSCHAUER	1	471209999999963	6104
15	6	16	39	28	BOOT	MATROSE	MATROSE	1	187020000000019	3600
15	6	16	40	20	ANLAGE	RENDITE		0	-1	-1
15	7	1	1	37	ANEKDOTE	WITZ	WITZ	1	227620000000019	2868
15	7	1	2	27	GRUNDRECHT	VERFASSUNG		0	-1	-1
15	7	1	3	39	SCHAMGEFÜHL	KÖRPER		0	-1	-1
15	7	1	4	10	ABSPRACHE	VERTRAG		0	-1	-1
15	7	1	5	19	ERDE	STEIN		0	-1	-1
15	7	1	6	14	STERN	WEIHNACHTEN		0	-1	-1
15	7	1	7	26	SKLAVE	KÖNIG		0	-1	-1
15	7	1	8	22	LÖSUNG	PROBLEM		0	-1	-1
15	7	1	9	38	FÄHIGKEIT	VERANLAGUNG		0	-1	-1
15	7	1	10	29	MANGEL	VERZICHT		0	-1	-1
15	7	1	11	24	BEDÜRFNIS	WERBUNG		0	-1	-1
15	7	1	12	18	TRINKSPRUCH	SPRICHWORT		0	-1	-1
15	7	1	13	2	MASCHINE	APPARAT		0	-1	-1
15	7	1	14	34	EMPFEHLUNG	RAT		0	-1	-1
15	7	1	15	32	EINGEBUNG	IDEE		0	-1	-1
15	7	1	16	28	URHEBER	KAUSALITÄT		0	-1	-1
15	7	1	17	12	NUTZEN	KOSTEN	KOSTEN	1	264240000000037	8399
15	7	1	18	33	RÜSTUNG	ANGRIFF		0	-1	-1
15	7	1	19	31	NÄSSE	GEWITTER		0	-1	-1
15	7	1	20	40	PUPPE	KIND		0	-1	-1
15	7	1	21	5	BERUF	ANERKENNUNG		0	-1	-1
15	7	1	22	1	PELZ	FUCHS	FUCHS	1	270220000000019	3622
15	7	1	23	17	STAUB	SAUBERKEIT	DRECK	0	1628.5	2599
15	7	1	24	3	STILLE	EINSAMKEIT		0	-1	-1
15	7	1	25	13	KUGEL	QUADRAT		0	-1	-1
15	7	1	26	8	BARGELD	WERT		0	-1	-1
15	7	1	27	7	ZEITUNG	DRUCK		0	-1	-1
15	7	1	28	15	BECHER	KAFFEE		0	-1	-1
15	7	1	29	35	FIGUR	BRETT		0	-1	-1
15	7	1	30	23	SÄNGER	KÜNSTLER		0	-1	-1
15	7	1	31	20	INFORMATION	INHALT		0	-1	-1
15	7	1	32	6	CHAOS	STRUKTUR		0	-1	-1
15	7	1	33	25	SPASS	FEIER		0	-1	-1
15	7	1	34	11	GEHIRN	BEWUSSTSEIN		0	-1	-1
15	7	1	35	9	FORM	KREIS		0	-1	-1
15	7	1	36	36	RÜCKSCHRITT	VERGANGENHEIT		0	-1	-1
15	7	1	37	30	BEGRIFF	BEDEUTUNG	KONZEPT	0	2170	5226
15	7	1	38	16	VOGEL	KATZE	LERCHE	0	3903	6463
15	7	1	39	4	STURM	WINDHAUCH		0	-1	-1
15	7	1	40	21	DEMOKRATIE	SYSTEM	SYSTEM	1	1607	3999
15	8	2	1	32	TRAUM	WIRKLICHKEIT		0	-1	-1
15	8	2	2	37	DÄMMERUNG	MORGENGRAUEN	MORGENGRAUEN	1	3945	6463
15	8	2	3	39	FASS	KELLER		0	-1	-1
15	8	2	4	7	GRAS	VIEH		0	-1	-1
15	8	2	5	10	ILLUSION	WAHRNEHMUNG		0	-1	-1
15	8	2	6	19	GEISEL	GEFANGENER		0	-1	-1
15	8	2	7	16	KRITERIUM	AUSWAHL		0	-1	-1
15	8	2	8	6	ZUWACHS	FORTSCHRITT		0	-1	-1
15	8	2	9	23	BUNGALOW	SIEDLUNG	SIEDLUNG	1	170040000000037	2959
15	8	2	10	34	PRÜFUNG	MISSERFOLG		0	-1	-1
15	8	2	11	20	BEGRÜSSUNG	FREUNDLICHKEIT		0	-1	-1
15	8	2	12	40	POSTKUTSCHE	PFERD		0	-1	-1
15	8	2	13	9	GESPENST	ERSCHEINUNG		0	-1	-1
15	8	2	14	11	EHE	VERLOBUNG		0	-1	-1
15	8	2	15	28	UHR	KIRCHE		0	-1	-1
15	8	2	16	29	TAL	WIESE		0	-1	-1
15	8	2	17	31	HÄRTE	KRAFT		0	-1	-1
15	8	2	18	13	TIER	FROSCH		0	-1	-1
15	8	2	19	15	SEEGANG	DAMPFER		0	-1	-1
15	8	2	20	24	GNADE	BARMHERZIGKEIT		0	-1	-1
15	8	2	21	22	MACHT	HERRSCHER		0	-1	-1
15	8	2	22	14	HAUT	BLUT		0	-1	-1
15	8	2	23	21	ANSTAND	SITTE		0	-1	-1
15	8	2	24	4	KRITIK	ZWEIFEL		0	-1	-1
15	8	2	25	2	MALER	PIANIST	KÜNSTLER	0	755130000000075	12431
15	8	2	26	1	BLICK	PERSPEKTIVE		0	-1	-1
15	8	2	27	30	SPRACHE	AKUSTIK		0	-1	-1
15	8	2	28	26	FRAGE	EINWAND		0	-1	-1
15	8	2	29	17	VERSCHLEIERUNG	KOPFTUCH	KOPFTUCH	1	177240000000037	3668
15	8	2	30	25	DISZIPLIN	GEHORSAM	HELDENMUT	0	267140000000037	5260
15	8	2	31	33	ERLÖSUNG	HIMMELREICH		0	-1	-1
15	8	2	32	8	BERG	HÜTTE		0	-1	-1
15	8	2	33	38	NEFFE	GROSSMUTTER		0	-1	-1
15	8	2	34	5	FREUND	VERTRAUEN		0	-1	-1
15	8	2	35	36	AUSWERTUNG	ERGEBNIS		0	-1	-1
15	8	2	36	27	SCHICKSAL	IRONIE		0	-1	-1
15	8	2	37	12	KOMÖDIE	DRAMA		0	-1	-1
15	8	2	38	35	ANFORDERUNG	SCHWIERIGKEIT		0	-1	-1
15	8	2	39	18	SCHMETTERLING	BLÜTE	BLÜTE	1	151019999999925	3879
15	8	2	40	3	VERLUST	ABNAHME		0	-1	-1
