## Supplementary material for "Vast amounts of encoded items nullify but do not reverse the effect of sleep on declarative memory": Dataset: PAL_16_1_2.xlsx

### Sheet: Tabelle1
VP_Nr	Block	VersioN	counter	pair_code	cue	correct_answer	answer	accuracy	reactiontime1	reactiontime2
16	1	2	1	38	NEFFE	GROSSMUTTER	ONKEL	0	4593.3	5775
16	1	2	2	29	TAL	WIESE	WIESE	1	2142.1	8169
16	1	2	3	15	SEEGANG	DAMPFER	BORD	0	5375.1	9999
16	1	2	4	24	GNADE	BARMHERZIGKEIT	GERECHTIGKEIT	0	2355.7	6135
16	1	2	5	40	POSTKUTSCHE	PFERD	PFERD	1	2855.3	5063
16	1	2	6	26	FRAGE	EINWAND	ANTWORT	0	1615.3	4699
16	1	2	7	1	BLICK	PERSPEKTIVE	FANG	0	3176.7	4282
16	1	2	8	10	ILLUSION	WAHRNEHMUNG		0	-1	-1
16	1	2	9	19	GEISEL	GEFANGENER		0	-1	-1
16	1	2	10	9	GESPENST	ERSCHEINUNG	GEIST	0	358889999999999	5887
16	1	2	11	34	PRÜFUNG	MISSERFOLG	ANGST	0	10647.1	11807
16	1	2	12	2	MALER	PIANIST	PINSEL	0	6758.2	8328
16	1	2	13	30	SPRACHE	AKUSTIK		0	-1	-1
16	1	2	14	36	AUSWERTUNG	ERGEBNIS	BELOHNUNG	0	975110000000001	11570
16	1	2	15	37	DÄMMERUNG	MORGENGRAUEN	MORGENGRAUEN	1	630129999999999	9440
16	1	2	16	18	SCHMETTERLING	BLÜTE		0	-1	-1
16	1	2	17	33	ERLÖSUNG	HIMMELREICH	BÖSEN	0	756710000000001	9788
16	1	2	18	4	KRITIK	ZWEIFEL		0	-1	-1
16	1	2	19	31	HÄRTE	KRAFT	FAUST	0	539910000000001	6368
16	1	2	20	16	KRITERIUM	AUSWAHL	AUSWAHL	1	517410000000001	11462
16	1	2	21	39	FASS	KELLER	KELLER	1	283129999999999	5879
16	1	2	22	27	SCHICKSAL	IRONIE	SCHALG	0	967910000000001	10626
16	1	2	23	7	GRAS	VIEH		0	-1	-1
16	1	2	24	6	ZUWACHS	FORTSCHRITT		0	-1	-1
16	1	2	25	21	ANSTAND	SITTE		0	-1	-1
16	1	2	26	11	EHE	VERLOBUNG	HEIRAT	0	573529999999999	10664
16	1	2	27	20	BEGRÜSSUNG	FREUNDLICHKEIT	UM	0	19646.1	20001
16	1	2	28	23	BUNGALOW	SIEDLUNG	DORF	0	821029999999999	9068
16	1	2	29	13	TIER	FROSCH	FROSCH	1	251929999999999	4128
16	1	2	30	3	VERLUST	ABNAHME		0	-1	-1
16	1	2	31	35	ANFORDERUNG	SCHWIERIGKEIT	BERUF	0	13279.7	14409
16	1	2	32	25	DISZIPLIN	GEHORSAM	EHRE	0	341420000000001	7302
16	1	2	33	17	VERSCHLEIERUNG	KOPFTUCH	JUNGFRAU	0	295120000000001	7239
16	1	2	34	22	MACHT	HERRSCHER	GEWALT	0	966909999999998	12616
16	1	2	35	28	UHR	KIRCHE		0	-1	-1
16	1	2	36	12	KOMÖDIE	DRAMA	SCHAUSPIELER	0	11701.5	14111
16	1	2	37	5	FREUND	VERTRAUEN	BEGLEITEN	0	14111.3	16135
16	1	2	38	32	TRAUM	WIRKLICHKEIT		0	-1	-1
16	1	2	39	8	BERG	HÜTTE	EDELWEISS	0	554329999999999	7732
16	1	2	40	14	HAUT	BLUT	BLUT	1	331129999999999	4799
16	2	3	1	25	ZWIELICHT	UNTERWELT	GESTALT	0	818330000000005	10943
16	2	3	2	30	TAT	ABSICHT	WAFFE	0	855839999999991	9807
16	2	3	3	9	ANSICHT	MEINUNG	BLICK	0	102233999999999	11215
16	2	3	4	12	DAMPF	LOKOMOTIVE	LOCK	0	431939999999991	10839
16	2	3	5	39	GESCHREI	PANIK	GEZETER	0	142073999999999	16143
16	2	3	6	26	BEWEIS	TATSACHE		0	-1	-1
16	2	3	7	21	STOLZ	RUHM	EHRE	0	242030000000005	5509
16	2	3	8	35	PROFIL	QUERSCHNITT	QUERSCHNITT	1	257439999999991	13622
16	2	3	9	4	STUHL	SESSEL	TISCH	0	463719999999995	7767
16	2	3	10	28	SEGEN	SCHÖPFER	PFARRER	0	740889999999991	9978
16	2	3	11	22	ZEIT	URSPRUNG		0	-1	-1
16	2	3	12	38	DEFINITION	KONZEPT	BESTIMMEN	0	244739999999991	5151
16	2	3	13	19	GESUNDHEIT	IMPFUNG	KRANKHEIT	0	983930000000005	13431
16	2	3	14	36	JUNGE	MÄDCHEN	MÄDCHEN	1	226789999999991	5306
16	2	3	15	29	PUDDING	SÜSSIGKEITEN	SÜSSIGKEITEN	1	2105.5	5812
16	2	3	16	2	VULKAN	EXPLOSION	EXPLOSION	1	138339999999991	5847
16	2	3	17	7	NORM	MORAL		0	-1	-1
16	2	3	18	18	GEDÄCHTNIS	ELEFANT	STUDIE	0	191930000000005	4911
16	2	3	19	6	BESITZ	ANTEIL		0	-1	-1
16	2	3	20	40	PLAN	GROSSSTADT		0	-1	-1
16	2	3	21	23	ARMUT	ELEND	ELEND	1	250339999999991	6455
16	2	3	22	33	AUTO	PRESTIGE	KILOMETER	0	754330000000005	10239
16	2	3	23	31	VERGLEICH	GLEICHNIS		0	-1	-1
16	2	3	24	17	GEIST	FLASCHE	GESPENST	0	5522.5	7700
16	2	3	25	13	HELDENMUT	TAPFERKEIT	TAPFERKEIT	1	879139999999991	11863
16	2	3	26	14	FORDERUNG	GEHALT		0	-1	-1
16	2	3	27	5	INDUSTRIE	BRANCHE	ANLAGE	0	322989999999991	5090
16	2	3	28	15	PAPIER	BRIEF		0	9103	19407
16	2	3	29	32	CHANCE	BEGEGNUNG	MÖGLICHKEIT	0	2623.5	6743
16	2	3	30	27	ALKOHOL	OPIUM	OPIUM	1	2207.5	5599
16	2	3	31	37	WOLLE	KLEIDUNG	KLEIDUNG	1	194330000000005	3447
16	2	3	32	11	APFEL	PFIRSICH	PFIRSICH	1	158919999999995	6668
16	2	3	33	3	TÄUSCHUNG	ECHTHEIT	VERSTELLEN	0	108113999999999	13266
16	2	3	34	24	RICHTER	GERECHTIGKEIT	GERICHTSHOF	0	442330000000005	10215
16	2	3	35	16	GEBÄUDE	HOTEL		0	-1	-1
16	2	3	36	1	GIFT	MORD		0	-1	-1
16	2	3	37	10	LEIDENSCHAFT	KUSS	FREUNDIN	0	545530000000005	11184
16	2	3	38	20	LARVE	RAUPE	SCHMETTERLING	0	577060000000009	15694
16	2	3	39	8	MEINEID	EHRENHAFTIGKEIT		0	-1	-1
16	2	3	40	34	ERDGESCHOSS	DACHBODEN	WOHNUNG	0	9062.5	10440
16	3	4	1	7	HIMMEL	FIRMAMENT	HÖLLE	0	465060000000009	10071
16	3	4	2	23	GEDICHT	LIEBE	DICHTER	0	792160000000009	10538
16	3	4	3	17	KLIPPE	ABGRUND	MEER	0	886239999999991	10950
16	3	4	4	20	ANDEUTUNG	VERDACHT		0	-1	-1
16	3	4	5	33	BEGABUNG	VERERBUNG	ANGEB	0	102956000000001	20001
16	3	4	6	21	DIAMANT	GOLD	GOLD	1	479270000000019	6266
16	3	4	7	32	DIENER	HALTUNG	HERSCHER	0	536739999999991	11655
16	3	4	8	30	MUSIKER	AKKORDEON	KÜNSTLER	0	765160000000009	9847
16	3	4	9	4	ANGEBOT	MARKT		0	-1	-1
16	3	4	10	11	AUFGABE	ERLEDIGUNG	BERUFUNG	0	570270000000019	11650
16	3	4	11	22	ZIMMER	ECKE	ECKE	1	402860000000009	5028
16	3	4	12	40	GENUSS	ZIGARRE	MITTEL	0	887210000000009	10095
16	3	4	13	31	MERKMAL	DETAIL		0	-1	-1
16	3	4	14	6	STIRN	KINN	KINN	1	243139999999991	4263
16	3	4	15	15	MOOR	SUMPF	SUMPF	1	169560000000009	6471
16	3	4	16	24	LABYRINTH	SUCHE		0	-1	-1
16	3	4	17	28	GÖTTIN	GEBET	GEBET	1	299139999999991	5687
16	3	4	18	3	SALAT	GARTEN	GURKE	0	103996000000001	12327
16	3	4	19	19	BETRAG	WECHSEL	ZAHL	0	857139999999991	9719
16	3	4	20	26	DICKICHT	WALD	WALD	1	9455.5	10559
16	3	4	21	5	MÖNCH	NONNE	NONNE	1	557560000000009	7359
16	3	4	22	27	VERRAT	TREUE	VATERLAND	0	6567.5	10639
16	3	4	23	18	BESESSENHEIT	TEUFEL	HEXE	0	13226.5	14575
16	3	4	24	38	SAUERSTOFF	LUFT	LUFT	1	1815.5	3015
16	3	4	25	29	ANFÜHRER	CHEF	CHEF	1	14191.5	15207
16	3	4	26	34	SCHLEMMER	LECKERBISSEN	DICK	0	3383.5	5015
16	3	4	27	39	GESCHICHTE	ENTWICKLUNG		0	-1	-1
16	3	4	28	35	FAHNE	EROBERUNG	EROBERN	0	596560000000009	11941
16	3	4	29	25	BETTLER	UNGLÜCK	ARMUT	0	2567.5	7327
16	3	4	30	8	GLÜCK	ZUFALL	UNGLÜCK	0	1615.5	10919
16	3	4	31	2	SCHÜLER	DOZENT	LEHRER	0	296120000000019	5895
16	3	4	32	13	NAGEL	METALL	PLAKAT	0	651639999999991	11343
16	3	4	33	12	THEORIE	AUSNAHME	PRAXIS	0	219960000000009	4549
16	3	4	34	10	ZIEL	RICHTUNG		0	-1	-1
16	3	4	35	37	ANGST	SCHLANGE		0	-1	-1
16	3	4	36	9	LAUNE	HUMOR	FREUDE	0	546360000000009	8199
16	3	4	37	1	GRUPPE	VERSAMMLUNG		0	-1	-1
16	3	4	38	16	ERFORSCHUNG	PATENT	WISSENSCHAFT	0	121356000000001	14147
16	3	4	39	14	ERGÄNZUNG	ZUSATZ	VERVOLLSTÄNDIGEN	0	740360000000009	14539
16	3	4	40	36	POLIZIST	WACHE	PISTOLE	0	6775.5	10767
16	4	5	1	40	FLOTTE	DECK	STEUERBORD	0	684170000000019	9745
16	4	5	2	29	PINSEL	LEINWAND	LEINWAND	1	193589999999991	4805
16	4	5	3	2	GELENK	KEULE	ARM	0	515470000000019	8220
16	4	5	4	12	FLOCKEN	SCHNEE	SCHNEE	1	191060000000009	3399
16	4	5	5	21	BÜNDNIS	PAKT	VERBUND	0	581389999999991	7200
16	4	5	6	3	BRÜCKE	SAN FRANCISCO	AUTO	0	670270000000019	8078
16	4	5	7	8	HEFT	NOTE	BLEISTIFFT	0	564770000000019	8491
16	4	5	8	9	KAUFHAUS	SCHAUFENSTER	SCHAUFENSTER	1	379660000000009	7116
16	4	5	9	34	EREIGNIS	FEST		0	-1	-1
16	4	5	10	33	REPTIL	ECHSE	ECHSE	1	228460000000009	3932
16	4	5	11	4	MAUER	BRÜSTUNG		0	-1	-1
16	4	5	12	16	REISE	KONTINENT	VISUM	0	415960000000009	10339
16	4	5	13	28	STIFT	KAPPE	KAPPE	1	745960000000009	8883
16	4	5	14	13	GESICHT	MASKE		0	-1	-1
16	4	5	15	26	FAHRRAD	PEDAL	PEDALE	1	239160000000009	5957
16	4	5	16	1	KRUG	BIER	BIER	1	224170000000019	3985
16	4	5	17	14	ANGABE	ZEUGE		0	-1	-1
16	4	5	18	19	SCHULE	HOLZ	LEHRER	0	428770000000019	8183
16	4	5	19	6	GLAUBE	BIBEL	RELIGION	0	588229999999981	8871
16	4	5	20	27	SCHAUSPIEL	BÜHNE		0	-1	-1
16	4	5	21	10	INSTRUMENT	OBOE	OBOE	1	216179999999981	5233
16	4	5	22	35	GETREIDE	DINKEL	GERSTE	0	642370000000019	8775
16	4	5	23	20	RIESE	SCHRITT	SCHRITT	1	3380	6179
16	4	5	24	22	NATUR	PFLANZE	WILD	0	8639.5	9875
16	4	5	25	36	STRASSE	TEER	VERKEHR	0	501579999999981	7363
16	4	5	26	25	SPORT	SCHWEISS		0	-1	-1
16	4	5	27	18	BAHNHOF	KIOSK		0	-1	-1
16	4	5	28	7	AUFSTAND	REBELLION	PROTEST	0	246760000000009	5751
16	4	5	29	31	AUFTRAG	ARBEIT		0	-1	-1
16	4	5	30	23	ZÜGEL	WENDE	LEINEN	0	502560000000009	6423
16	4	5	31	38	FAHRZEUG	KETTE	HALTER	0	839179999999981	9521
16	4	5	32	32	FABRIK	PRODUKTION		0	-1	-1
16	4	5	33	5	ORCHESTER	KONZERT	MUSIK	0	477579999999981	6736
16	4	5	34	15	TROPEN	AMAZONAS	AMAZONAS	1	217910000000009	4462
16	4	5	35	17	SCHIFF	DOCK	BRUCH	0	850279999999981	11022
16	4	5	36	37	WEBER	KAMM	STOFF	0	443160000000009	6167
16	4	5	37	24	INFEKTION	SCHMERZEN	ERREGER	0	487970000000019	8279
16	4	5	38	11	MÖBEL	LEHNE	SCHRANK	0	889560000000009	10329
16	4	5	39	39	VERLETZUNG	SCHORF	VERUNREINIGUNG	0	640579999999981	12341
16	4	5	40	30	HEER	INFANTERIE	ARMEE	0	455160000000009	6039
16	5	6	1	23	NÄHEN	KREUZSTICH	KLEIDUNG	0	608920000000019	7844
16	5	6	2	32	SCHMIED	HUFEISEN	HUFEISN	1	174170000000019	4462
16	5	6	3	7	TONNE	REGEN	MÜLL	0	980759999999963	10783
16	5	6	4	33	LADEN	REKLAME	SCHLOSS	0	577590000000037	7007
16	5	6	5	14	HOCHZEIT	ALTAR	VERLOBUNG	0	219970000000019	5456
16	5	6	6	6	DYNAMO	LICHT	LICHT	1	358290000000037	4974
16	5	6	7	10	TANNE	RINDE	BAUM	0	606940000000037	8252
16	5	6	8	27	MUSEUM	ÄGYPTEN		0	-1	-1
16	5	6	9	9	HERD	FEUER	KOCH	0	998320000000019	11089
16	5	6	10	16	NACHT	SCHEINWERFER		0	-1	-1
16	5	6	11	28	BIBLIOTHEK	SIGNATUR	ETIKETT	0	708770000000019	12259
16	5	6	12	19	THEATER	REIHE	REIHE	1	443570000000019	6251
16	5	6	13	4	WINTER	UNFALL	STERN	0	369770000000019	7797
16	5	6	14	5	EISENBAHN	SCHIENE	SCHIENE	1	4502	6281
16	5	6	15	35	KÜSTE	DÜNE	KLIPPE	0	302359999999963	4624
16	5	6	16	24	SPIELZEUG	PLASTIK	PLASTIK	1	239679999999981	4300
16	5	6	17	40	RADIO	STIMME	SPRECHER	0	203959999999963	4001
16	5	6	18	18	KAMPF	SIEG	FAUST	0	642379999999981	8816
16	5	6	19	37	STRAUSS	TULPEN	TULPEN	1	272540000000037	5016
16	5	6	20	38	FISCH	SCHUPPEN	HAI	0	397879999999981	4965
16	5	6	21	8	FLUGZEUG	TOMATENSAFT	FLUGHAFEN	0	810120000000019	10599
16	5	6	22	34	MUSKEL	SEHNE	SEHNE	1	3143	5569
16	5	6	23	30	BUCH	SCHRIFTSTELLER	AUTOR	0	188679999999981	5495
16	5	6	24	31	ORKAN	WIRBEL	WIRBEL	1	202529999999981	6335
16	5	6	25	12	ZEUS	HADES	HADES	1	2238	3907
16	5	6	26	15	GEFÄNGNIS	VERGEHEN		0	-1	-1
16	5	6	27	13	VERORDNUNG	BESCHEID	VERBOT	0	522990000000037	7029
16	5	6	28	20	RINGE	BAUM		0	-1	-1
16	5	6	29	39	LABOR	PIPETTE	VERSUCH	0	406040000000037	5319
16	5	6	30	29	GRILLEN	SOMMER	SOMMER	1	701979999999981	9048
16	5	6	31	22	ENERGIE	ÖL	WÄRME	0	459190000000037	6889
16	5	6	32	1	UFER	DAMM	BRÜCKE	0	465090000000037	6798
16	5	6	33	2	WEIN	BLUME		0	-1	-1
16	5	6	34	26	KÜCHE	EIMER	OFEN	0	731279999999981	9419
16	5	6	35	3	GEBIRGE	EDELWEISS	EDELWEISS	1	486190000000037	7086
16	5	6	36	21	ARZT	PRAXIS	KRANKHEIT	0	9205	11528
16	5	6	37	17	REVOLVER	KALIBER	KUGEL	0	109997999999998	13104
16	5	6	38	36	INSEKT	LIBELLE	LIBELLE	1	170390000000037	5144
16	5	6	39	11	SCHACH	TURM	TURM	1	170379999999981	3272
16	5	6	40	25	AQUARELL	GALERIE	MALER	0	583129999999981	7152
16	6	7	1	12	WHISKY	DUDELSACK	DUDDELSACK	1	5896.5	11370
16	6	7	2	10	EIFERSUCHT	GRUND	PARTNER	0	9705.5	11664
16	6	7	3	25	METHODE	VERSUCH	VORGEHEN	0	908090000000037	11310
16	6	7	4	29	ALGEBRA	FUNKTION	ZAHL	0	616279999999981	7669
16	6	7	5	34	EMANZIPATION	GLEICHSTELLUNG	SELBSTSTÄNDI	0	3880.5	13082
16	6	7	6	5	ZITRONE	ERDBEERE	ERDBEERE	1	173490000000037	4207
16	6	7	7	17	VERSCHIEDENHEIT	GEGENTEIL	GLEICHHEIT	0	445509999999963	10928
16	6	7	8	33	CHARME	HERZ	HUMOR	0	891009999999963	10638
16	6	7	9	8	FIEBER	ERSCHÖPFUNG	ERSCHÖPFUNG	1	467990000000037	8624
16	6	7	10	18	STANGE	STOSS	TRAKTOR	0	491909999999963	7447
16	6	7	11	11	ÜBERBLICK	STANDPUNKT	ÜBERSICHT	0	707890000000037	10167
16	6	7	12	35	HAUSSCHUHE	PFEIFE	PANTOFFEL	0	121520999999996	16504
16	6	7	13	22	SCHLEIM	HAFER	HAFER	1	861590000000037	12017
16	6	7	14	16	FUSSKNÖCHEL	ARM	ARM	1	243009999999963	8462
16	6	7	15	32	ZERSTÖRUNG	AUSROTTUNG	VERNICHTUNG	0	734309999999963	9951
16	6	7	16	36	VERMITTLUNG	INTERVIEW		0	-1	-1
16	6	7	17	28	ENTFÜHRUNG	AUSBEUTE	GEISEL	0	472709999999963	7287
16	6	7	18	19	UMWELT	GEFÄHRDUNG	VERSCHMUTZUNG	0	625509999999963	9471
16	6	7	19	31	TODESKAMPF	LEBEN	LEBEN	1	871909999999963	10379
16	6	7	20	30	DARBIETUNG	BEOBACHTUNG	DRAMA	0	261090000000037	5587
16	6	7	21	15	SCHLAMM	HÜRDE	HINDERNISS	0	365509999999963	6095
16	6	7	22	26	ANTWORT	BEKENNTNIS	FRAGE	0	668690000000037	8079
16	6	7	23	21	KRANKENWAGEN	NOTFALL	NOTFALL	1	287779999999981	9575
16	6	7	24	37	MIKROSKOP	BAKTERIEN	BAKTERIEN	1	249509999999963	6759
16	6	7	25	1	HERZLICHKEIT	GEHÄSSIGKEIT	FREUNDLICHKEIT	0	449509999999963	8023
16	6	7	26	13	ERFOLG	LEBENSLAUF	RUHM	0	336709999999963	4635
16	6	7	27	20	TINTE	BLEISTIFT	BLEISTIFFT	1	224290000000037	7731
16	6	7	28	39	ÄRGER	FEINDSELIGKEIT		0	-1	-1
16	6	7	29	9	STEUER	UNTERSCHLAGUNG	HINDERZIEHUNG	0	348690000000037	8327
16	6	7	30	6	HEKTAR	ZAUN	LAND	0	408790000000037	5818
16	6	7	31	27	LAWINE	FELSBLOCK	FELSBLOCK	1	178090000000037	4269
16	6	7	32	7	BOTSCHAFTER	NATIONALITÄT	NATION	0	681459999999963	8303
16	6	7	33	24	DOKTOR	KLINIK	KRANKENHAUS	0	332690000000037	6555
16	6	7	34	14	PROFESSOR	HOCHSCHULE	STUDENT	0	612309999999963	8659
16	6	7	35	3	AUSBILDUNG	ZUKUNFT		0	-1	-1
16	6	7	36	23	SCHÄDEL	LEICHE	KNOCHEN	0	936690000000037	11599
16	6	7	37	40	ARGUMENT	ENTSCHEIDUNG		0	-1	-1
16	6	7	38	2	KAMMER	GEKLAPPER	ORCHESTER	0	753940000000037	9887
16	6	7	39	4	WEISE	ART		0	-1	-1
16	6	7	40	38	ZAUBERER	ENTHÜLLUNG	ENTHÜLLEN	0	250409999999963	7072
16	7	8	1	15	PLAKAT	HAMMER	HAMMER	1	325529999999981	4679
16	7	8	2	27	ERFAHRUNG	UNWISSENHEIT	WISSEN	0	10031	11111
16	7	8	3	35	LEICHTIGKEIT	SCHWERKRAFT	HÜPFEN	0	132339000000004	15816
16	7	8	4	31	VERWALTUNG	GENEHMIGUNG		0	-1	-1
16	7	8	5	36	LEERE	DUMPFHEIT		0	-1	-1
16	7	8	6	12	ABFALL	SCHMUTZ		0	-1	-1
16	7	8	7	20	FLEISCH	RAUBTIER	PROTEINE	0	301509999999963	5983
16	7	8	8	23	ÄRA	ZEITALTER	ZEITALTER	1	171909999999963	4183
16	7	8	9	10	IRRTUM	MISSVERSTÄNDNIS	VERWECHSELUNG	0	259109999999963	5515
16	7	8	10	22	BEGINN	FOLGE	ENDE	0	172309999999963	3891
16	7	8	11	4	TRANSPORT	LAGER		0	-1	-1
16	7	8	12	14	LÜGE	WAHRHEIT	WARHEIT	0	457990000000037	8469
16	7	8	13	30	STRAND	VERGNÜGEN	MEER	0	194109999999963	3221
16	7	8	14	13	BÜSTENHALTER	BUSEN	BUSEN	1	2887	4775
16	7	8	15	33	GETRÄNK	SCHAUM		0	-1	-1
16	7	8	16	25	STIMMUNG	ATMOSPHÄRE	ATMOSPHÄRE	1	599029999999981	10193
16	7	8	17	8	FAMILIE	MUTTER	MUTTER	1	197509999999963	3615
16	7	8	18	38	PFEFFER	BUTTER	SALZ	0	183109999999963	4871
16	7	8	19	3	GABEL	SOSSE	MESSER	0	377620000000019	4864
16	7	8	20	5	JUNGFRAU	SCHLEIER	SCHLEIER	1	423120000000019	6975
16	7	8	21	24	SOZIALIST	PAROLE	KOMMUNIST	0	227120000000019	4391
16	7	8	22	37	FISCHER	MEER	BOOT	0	754309999999963	8617
16	7	8	23	32	MÜNDIGKEIT	ABHÄNGIGKEIT		0	-1	-1
16	7	8	24	7	FENSTER	BEWOHNER	TÜR	0	309509999999963	3919
16	7	8	25	2	GELEGENHEIT	LIEBSCHAFT	DIEB	0	6398.5	7598
16	7	8	26	11	REIZ	REAKTION		0	-1	-1
16	7	8	27	28	SCHATTEN	EXISTENZ		0	-1	-1
16	7	8	28	40	GESTALTUNG	LANDSCHAFT	MÖGLICHKEIT	0	3955	9079
16	7	8	29	19	LERCHE	FRÖHLICHKEIT	FRÖHLICH	0	280970000000019	11719
16	7	8	30	26	ADMIRAL	WAFFENRUHE	KOMANDANT	0	543109999999963	12975
16	7	8	31	17	THEMA	INTERESSE	BEISPIEL	0	11467	13023
16	7	8	32	6	DICHTER	ZITAT	GEDICHT	0	106822999999998	12165
16	7	8	33	34	ENTSPANNUNG	BEDROHUNG		0	-1	-1
16	7	8	34	29	SÄUGLING	WIEGE	BABY	0	387909999999963	5335
16	7	8	35	9	BEMÜHUNGEN	ANSTRENGUNG	ANSTRENGUNG	1	603470000000019	9135
16	7	8	36	39	RÄUBER	DIEBSTAHL	DIEB	0	120392000000002	14367
16	7	8	37	1	WOHNUNG	HEIM	ERDGESCHOSS	0	6353	8809
16	7	8	38	16	PERSON	SCHADEN	MENSCH	0	381959999999963	5573
16	7	8	39	18	BLASE	BAUCH	BAUCH	1	342320000000019	5607
16	7	8	40	21	ERMÜDUNG	KREISLAUF		0	-1	-1
16	8	9	1	6	BÜRGSCHAFT	VOLLMACHT	VERANTWORTUNG	0	735219999999925	10328
16	8	9	2	37	STUDIUM	WIRTSCHAFT		0	-1	-1
16	8	9	3	36	VERZIERUNG	PALAST	SCHMUCK	0	317540000000037	4343
16	8	9	4	7	SPRÜHREGEN	FLUSS	NÄSSE	0	118690999999996	15135
16	8	9	5	15	BÜCHEREI	VERLEIH		0	-1	-1
16	8	9	6	35	AUFPRALL	FALL		0	-1	-1
16	8	9	7	13	SARG	GRAB	TOD	0	411090000000037	5431
16	8	9	8	22	TAKT	HARFE	LIED	0	502209999999963	6201
16	8	9	9	34	REGEL	KOMBINATION	AUSNAHME	0	467140000000037	6815
16	8	9	10	39	ABRECHNUNG	BANKIER	QUITTUNG	0	669440000000037	8463
16	8	9	11	26	DUFT	GERUCH	GERUCH	1	478319999999925	6503
16	8	9	12	8	ANHÄNGER	MEISTER	FOLGEN	0	115191999999993	12703
16	8	9	13	10	VORTRAG	REDNER	REDNER	1	233540000000037	5351
16	8	9	14	9	KOCHTOPF	BÜGELEISEN	HERD	0	107025999999996	11431
16	8	9	15	30	ZUGEHÖRIGKEIT	GENERATION		0	-1	-1
16	8	9	16	27	STRICK	SCHLINGE	SCHLAUFE	0	738390000000037	9135
16	8	9	17	24	GANGSTER	VERBRECHEN	DIEB	0	730319999999925	9135
16	8	9	18	3	GITTER	BESCHRÄNKUNG	ABGRENZUNG	0	432459999999963	7391
16	8	9	19	38	SEILTÄNZER	SCHWERPUNKT	ZIRKUS	0	448719999999925	8639
16	8	9	20	25	FINDIGKEIT	EINFALL		0	-1	-1
16	8	9	21	2	GEDULD	KONTROLLE	WEILE	0	978409999999963	11301
16	8	9	22	4	TÜR	SCHRANK	TOR	0	789719999999925	8433
16	8	9	23	20	KUMMER	TRAURIGKEIT	LEID	0	3269	4447
16	8	9	24	33	ÄHNLICHKEIT	WIEDERHOLUNG		0	-1	-1
16	8	9	25	23	TOTSCHLAG	BRUTALITÄT	MORD	0	219140000000037	4975
16	8	9	26	5	KAMERAD	OPFER	FREUNDSCHAFT	0	887919999999925	14023
16	8	9	27	18	WELLE	FLUT	MEER	0	776740000000037	8463
16	8	9	28	31	ANREGUNG	BEISPIEL		0	-1	-1
16	8	9	29	11	GESCHOSS	PFEIL	PFEIL	1	433519999999925	8007
16	8	9	30	40	GESCHENK	UNDANK		0	-1	-1
16	8	9	31	32	GLETSCHER	POL	SCHMELZEN	0	119671999999993	15195
16	8	9	32	19	VERBRENNUNG	PROZESSION	HEXE	0	908319999999925	10059
16	8	9	33	16	KRANKHEIT	SYMPTOM	ERREGER	0	618740000000037	9034
16	8	9	34	1	INSTANZ	GESETZGEBUNG	GERICHTSHOF	0	610819999999925	8812
16	8	9	35	28	GEMÜT	HEITERKEIT		0	-1	-1
16	8	9	36	14	VERANSTALTUNG	ÖFFENTLICHKEIT		0	-1	-1
16	8	9	37	12	HALLE	TURNIER	SAAL	0	347959999999963	4578
16	8	9	38	21	ORIENTIERUNG	AUSGANG		0	-1	-1
16	8	9	39	29	RHEUMATISMUS	IMMUNITÄT		0	-1	-1
16	8	9	40	17	SONATE	KLAVIER	KLAVIER	1	245019999999925	4298
