## Supplementary material for "Vast amounts of encoded items nullify but do not reverse the effect of sleep on declarative memory": Dataset: PAL_16_1_3.xlsx

### Sheet: Sheet1
VP_Nr	Block	VersioN	counter	pair_code	cue	correct_answer	answer	accuracy	reactiontime1	reactiontime2
16	1	2	1	30	SPRACHE	AKUSTIK		0	-1	-1
16	1	2	2	19	GEISEL	GEFANGENER	TERRORIST	0	2390.7	4975
16	1	2	3	29	TAL	WIESE	WIESE	1	8942.6	10766
16	1	2	4	2	MALER	PIANIST	PINSEL	0	2687.9	3903
16	1	2	5	8	BERG	HÜTTE	EDELWEISS	0	6399.7	8740
16	1	2	6	17	VERSCHLEIERUNG	KOPFTUCH	JUNGFRAU	0	2322.7	4123
16	1	2	7	12	KOMÖDIE	DRAMA	AKTEUR	0	4591.9	6400
16	1	2	8	37	DÄMMERUNG	MORGENGRAUEN	MORGENGRAUEN	1	325489999999999	5958
16	1	2	9	7	GRAS	VIEH	LAND	0	4311.8	10706
16	1	2	10	1	BLICK	PERSPEKTIVE		0	-1	-1
16	1	2	11	4	KRITIK	ZWEIFEL		0	-1	-1
16	1	2	12	24	GNADE	BARMHERZIGKEIT		0	-1	-1
16	1	2	13	31	HÄRTE	KRAFT		0	-1	-1
16	1	2	14	20	BEGRÜSSUNG	FREUNDLICHKEIT	UMARMUNG	0	5230.8	7439
16	1	2	15	11	EHE	VERLOBUNG	VERLOBUNG	1	632160000000001	8423
16	1	2	16	40	POSTKUTSCHE	PFERD	PFERD	1	1807.8	3592
16	1	2	17	27	SCHICKSAL	IRONIE	SCHLAG	0	323189999999999	4844
16	1	2	18	13	TIER	FROSCH	FROSCH	1	137089999999999	3089
16	1	2	19	23	BUNGALOW	SIEDLUNG	DORF	0	154479999999999	2369
16	1	2	20	26	FRAGE	EINWAND	ANTWORT	0	153270000000001	3615
16	1	2	21	15	SEEGANG	DAMPFER	BACKBORD	0	321479999999999	5744
16	1	2	22	18	SCHMETTERLING	BLÜTE	RAUPE	0	367079999999999	7839
16	1	2	23	35	ANFORDERUNG	SCHWIERIGKEIT		0	-1	-1
16	1	2	24	3	VERLUST	ABNAHME		0	-1	-1
16	1	2	25	36	AUSWERTUNG	ERGEBNIS		0	-1	-1
16	1	2	26	33	ERLÖSUNG	HIMMELREICH	FREI	0	625129999999999	7168
16	1	2	27	9	GESPENST	ERSCHEINUNG	GEIST	0	124789999999999	2336
16	1	2	28	16	KRITERIUM	AUSWAHL	AUSWAHL	1	507979999999999	8064
16	1	2	29	38	NEFFE	GROSSMUTTER	ONKEL	0	186789999999999	3400
16	1	2	30	22	MACHT	HERRSCHER	HERRSCHER	1	477579999999999	6544
16	1	2	31	21	ANSTAND	SITTE	WÜRDE	0	200779999999999	3271
16	1	2	32	10	ILLUSION	WAHRNEHMUNG	ZAUBERER	0	315979999999999	5048
16	1	2	33	14	HAUT	BLUT	BLUT	1	127189999999999	2671
16	1	2	34	6	ZUWACHS	FORTSCHRITT	ANSTIEG	0	343989999999999	7455
16	1	2	35	5	FREUND	VERTRAUEN		0	-1	-1
16	1	2	36	28	UHR	KIRCHE	ZEIT	0	329289999999999	4180
16	1	2	37	39	FASS	KELLER	KELLER	1	221579999999999	3608
16	1	2	38	25	DISZIPLIN	GEHORSAM		0	-1	-1
16	1	2	39	34	PRÜFUNG	MISSERFOLG	STRESS	0	287970000000001	4389
16	1	2	40	32	TRAUM	WIRKLICHKEIT		0	-1	-1
16	2	3	1	29	PUDDING	SÜSSIGKEITEN	SÜSSIGKEITEN	1	265289999999991	5717
16	2	3	2	15	PAPIER	BRIEF	SCHERE	0	149239999999991	2840
16	2	3	3	27	ALKOHOL	OPIUM	OPIUM	1	255989999999991	4643
16	2	3	4	3	TÄUSCHUNG	ECHTHEIT	ZAUBERER	0	250189999999991	5149
16	2	3	5	8	MEINEID	EHRENHAFTIGKEIT	SCHWÖREN	0	439889999999991	6880
16	2	3	6	14	FORDERUNG	GEHALT	GEHALT	1	257410000000009	5174
16	2	3	7	34	ERDGESCHOSS	DACHBODEN	WOHNUNG	0	1812	3911
16	2	3	8	31	VERGLEICH	GLEICHNIS		0	-1	-1
16	2	3	9	40	PLAN	GROSSSTADT		0	-1	-1
16	2	3	10	30	TAT	ABSICHT		0	656780000000005	9096
16	2	3	11	4	STUHL	SESSEL	TISCH	0	354389999999991	5288
16	2	3	12	28	SEGEN	SCHÖPFER	GOTT	0	359989999999991	5096
16	2	3	13	22	ZEIT	URSPRUNG		0	-1	-1
16	2	3	14	13	HELDENMUT	TAPFERKEIT	HELDENTUM	0	2196.5	4959
16	2	3	15	37	WOLLE	KLEIDUNG	KLEIDUNG	1	3154	4991
16	2	3	16	9	ANSICHT	MEINUNG	BLICK	0	798389999999991	9641
16	2	3	17	2	VULKAN	EXPLOSION	EXPLOSION	1	1252	5822
16	2	3	18	5	INDUSTRIE	BRANCHE	MASCHIENE	0	205760000000009	4176
16	2	3	19	33	AUTO	PRESTIGE	KILOMETER	0	198210000000009	3999
16	2	3	20	32	CHANCE	BEGEGNUNG	GLEICHHEIT	0	258989999999991	7982
16	2	3	21	23	ARMUT	ELEND	REICHTUM	0	235210000000009	5272
16	2	3	22	7	NORM	MORAL		0	-1	-1
16	2	3	23	24	RICHTER	GERECHTIGKEIT	GERICHTSHOF	0	331610000000009	5908
16	2	3	24	26	BEWEIS	TATSACHE		0	-1	-1
16	2	3	25	17	GEIST	FLASCHE	GESPENST	0	184810000000009	4517
16	2	3	26	36	JUNGE	MÄDCHEN	MÄDCHEN	1	137010000000009	3146
16	2	3	27	21	STOLZ	RUHM	EHRE	0	184389999999991	2839
16	2	3	28	35	PROFIL	QUERSCHNITT	QUERSCHNITT	1	167610000000009	3829
16	2	3	29	12	DAMPF	LOKOMOTIVE	LOKOMOTIVE	1	158189999999991	5214
16	2	3	30	1	GIFT	MORD	SPRITZE	0	268810000000009	4496
16	2	3	31	10	LEIDENSCHAFT	KUSS	ZÄRTLICHKEIT	0	591210000000009	9029
16	2	3	32	6	BESITZ	ANTEIL		0	-1	-1
16	2	3	33	25	ZWIELICHT	UNTERWELT	DÄMMERUNG	0	457510000000009	7903
16	2	3	34	16	GEBÄUDE	HOTEL		0	-1	-1
16	2	3	35	20	LARVE	RAUPE	RAUPE	1	366789999999991	5455
16	2	3	36	18	GEDÄCHTNIS	ELEFANT	STUDIE	0	149169999999995	3080
16	2	3	37	19	GESUNDHEIT	IMPFUNG		0	-1	-1
16	2	3	38	38	DEFINITION	KONZEPT	BEDEUTUNG	0	490689999999991	6945
16	2	3	39	39	GESCHREI	PANIK	ZETTERN	0	270189999999991	6003
16	2	3	40	11	APFEL	PFIRSICH	PFIRSICH	1	177089999999991	4218
16	3	4	1	31	MERKMAL	DETAIL	ERKENNUNG	0	233710000000009	4513
16	3	4	2	34	SCHLEMMER	LECKERBISSEN	DICK	0	187920000000019	2839
16	3	4	3	7	HIMMEL	FIRMAMENT	REICH	0	194960000000009	3631
16	3	4	4	37	ANGST	SCHLANGE		0	-1	-1
16	3	4	5	32	DIENER	HALTUNG	KÖNIG	0	220420000000019	5676
16	3	4	6	10	ZIEL	RICHTUNG	START	0	319120000000019	7352
16	3	4	7	21	DIAMANT	GOLD	GOLD	1	132620000000019	2839
16	3	4	8	36	POLIZIST	WACHE	WAFFE	0	135010000000009	2374
16	3	4	9	2	SCHÜLER	DOZENT	LEHRER	0	173689999999991	3567
16	3	4	10	28	GÖTTIN	GEBET	GEBET	1	183910000000009	3751
16	3	4	11	26	DICKICHT	WALD	DICHT	0	344710000000009	4879
16	3	4	12	30	MUSIKER	AKKORDEON	KÜNSTLER	0	319910000000009	5975
16	3	4	13	18	BESESSENHEIT	TEUFEL	TEUFEL	1	647920000000019	9368
16	3	4	14	5	MÖNCH	NONNE	NONNE	1	547010000000009	7102
16	3	4	15	14	ERGÄNZUNG	ZUSATZ	VERVOLLSTÄNDI	0	3268.5	20001
16	3	4	16	17	KLIPPE	ABGRUND	MEER	0	132000000001863	4821
16	3	4	17	40	GENUSS	ZIGARRE		0	-1	-1
16	3	4	18	9	LAUNE	HUMOR		0	-1	-1
16	3	4	19	24	LABYRINTH	SUCHE	VERIRREN	0	691910000000009	9551
16	3	4	20	22	ZIMMER	ECKE	ECKE	1	167920000000019	2653
16	3	4	21	8	GLÜCK	ZUFALL	UNGLÜCK	0	873010000000009	10442
16	3	4	22	25	BETTLER	UNGLÜCK	ARM	0	343110000000009	4719
16	3	4	23	19	BETRAG	WECHSEL		0	-1	-1
16	3	4	24	27	VERRAT	TREUE		0	-1	-1
16	3	4	25	12	THEORIE	AUSNAHME	PRAXIS	0	206210000000009	3682
16	3	4	26	11	AUFGABE	ERLEDIGUNG		0	-1	-1
16	3	4	27	29	ANFÜHRER	CHEF	HERRSCHER	0	148720000000019	5095
16	3	4	28	6	STIRN	KINN	KIN	1	172720000000019	3077
16	3	4	29	33	BEGABUNG	VERERBUNG	ANGEBOREN	0	250929999999981	4433
16	3	4	30	38	SAUERSTOFF	LUFT	LUFT	1	158010000000009	2655
16	3	4	31	4	ANGEBOT	MARKT	NACHFRAGE	0	457510000000009	6183
16	3	4	32	23	GEDICHT	LIEBE	DICHTER	0	150320000000019	3431
16	3	4	33	15	MOOR	SUMPF	SUMPF	1	118310000000009	2879
16	3	4	34	35	FAHNE	EROBERUNG	EROBERUNG	1	350320000000019	8047
16	3	4	35	20	ANDEUTUNG	VERDACHT		0	-1	-1
16	3	4	36	13	NAGEL	METALL	PLAKAT	0	363920000000019	6615
16	3	4	37	39	GESCHICHTE	ENTWICKLUNG		0	-1	-1
16	3	4	38	1	GRUPPE	VERSAMMLUNG		0	-1	-1
16	3	4	39	3	SALAT	GARTEN	GURKE	0	158320000000019	2703
16	3	4	40	16	ERFORSCHUNG	PATENT	LABOR	0	463910000000009	6145
16	4	5	1	16	REISE	KONTINENT	VISUM	0	3730.5	6257
16	4	5	2	18	BAHNHOF	KIOSK	ZUG	0	266339999999991	4861
16	4	5	3	5	ORCHESTER	KONZERT	MUSIK	0	340120000000019	6873
16	4	5	4	13	GESICHT	MASKE		0	-1	-1
16	4	5	5	34	EREIGNIS	FEST	ERLEBNISS	0	629539999999991	9629
16	4	5	6	6	GLAUBE	BIBEL	WISSEN	0	207320000000019	6345
16	4	5	7	17	SCHIFF	DOCK	SCHIFFSBRUCH	0	346339999999991	6583
16	4	5	8	39	VERLETZUNG	SCHORF	KRANKENWAGEN	0	2649.5	5639
16	4	5	9	21	BÜNDNIS	PAKT	REGIRUNG	0	360739999999991	7849
16	4	5	10	40	FLOTTE	DECK		0	-1	-1
16	4	5	11	25	SPORT	SCHWEISS	TENNIS	0	316739999999991	4719
16	4	5	12	36	STRASSE	TEER		0	-1	-1
16	4	5	13	20	RIESE	SCHRITT	SCHRITT	1	254320000000019	4597
16	4	5	14	22	NATUR	PFLANZE	WUNDER	0	152120000000019	2899
16	4	5	15	1	KRUG	BIER	BIER	1	196520000000019	2909
16	4	5	16	2	GELENK	KEULE	SCHMERZEN	0	593239999999991	7729
16	4	5	17	37	WEBER	KAMM	STOFF	0	758920000000019	9181
16	4	5	18	38	FAHRZEUG	KETTE	KILOMETER	0	254339999999991	4617
16	4	5	19	26	FAHRRAD	PEDAL	PEDALE	1	200520000000019	3479
16	4	5	20	19	SCHULE	HOLZ	LEHRER	0	190939999999991	3389
16	4	5	21	8	HEFT	NOTE	STIFT	0	262320000000019	8239
16	4	5	22	3	BRÜCKE	SAN FRANCISCO		0	-1	-1
16	4	5	23	28	STIFT	KAPPE	KAPPE	1	3325.5	4383
16	4	5	24	23	ZÜGEL	WENDE		0	-1	-1
16	4	5	25	31	AUFTRAG	ARBEIT		0	-1	-1
16	4	5	26	32	FABRIK	PRODUKTION	AUFSICHT	0	432739999999991	6199
16	4	5	27	24	INFEKTION	SCHMERZEN	SCHMUTZ	0	303920000000019	6017
16	4	5	28	33	REPTIL	ECHSE	ECHSE	1	242120000000019	3399
16	4	5	29	9	KAUFHAUS	SCHAUFENSTER	SCHAUFENSTER	1	270120000000019	5769
16	4	5	30	12	FLOCKEN	SCHNEE	SCHNEE	1	102720000000019	2139
16	4	5	31	7	AUFSTAND	REBELLION	REBELLION	1	222339999999991	4329
16	4	5	32	30	HEER	INFANTERIE		0	-1	-1
16	4	5	33	11	MÖBEL	LEHNE	TISCH	0	5523.5	6551
16	4	5	34	14	ANGABE	ZEUGE	FALSCH	0	944589999999991	11087
16	4	5	35	35	GETREIDE	DINKEL	GERSTE	0	152520000000019	3901
16	4	5	36	15	TROPEN	AMAZONAS	AMAZONAS	1	169720000000019	4009
16	4	5	37	4	MAUER	BRÜSTUNG		0	-1	-1
16	4	5	38	29	PINSEL	LEINWAND	LEINWAND	1	239120000000019	3687
16	4	5	39	10	INSTRUMENT	OBOE	OBOE	1	177520000000019	3047
16	4	5	40	27	SCHAUSPIEL	BÜHNE	HAUS	0	375920000000019	4445
16	5	6	1	28	BIBLIOTHEK	SIGNATUR	EDIKETT	0	273859999999963	10543
16	5	6	2	7	TONNE	REGEN	KANNE	0	119532999999998	13761
16	5	6	3	40	RADIO	STIMME	SPRECHER	0	1541.5	4405
16	5	6	4	32	SCHMIED	HUFEISEN	HUFHEISEN	1	159659999999963	3567
16	5	6	5	38	FISCH	SCHUPPEN	HAI	0	10239.5	10895
16	5	6	6	34	MUSKEL	SEHNE	SEHNE	1	215140000000037	3919
16	5	6	7	8	FLUGZEUG	TOMATENSAFT	PILOT	0	645070000000019	8020
16	5	6	8	6	DYNAMO	LICHT	LICHT	1	181579999999981	2870
16	5	6	9	25	AQUARELL	GALERIE	BILD	0	350940000000037	4461
16	5	6	10	29	GRILLEN	SOMMER	SOMMER	1	169540000000037	3188
16	5	6	11	37	STRAUSS	TULPEN	TULPEN	1	215109999999963	4099
16	5	6	12	2	WEIN	BLUME	ROT	0	135540999999996	14023
16	5	6	13	21	ARZT	PRAXIS	DOKTOR	0	4167.5	5656
16	5	6	14	9	HERD	FEUER	FRAU	0	14543.5	15760
16	5	6	15	15	GEFÄNGNIS	VERGEHEN	BARIERE	0	3255.5	6823
16	5	6	16	5	EISENBAHN	SCHIENE	SCHINE	1	202020000000019	3031
16	5	6	17	22	ENERGIE	ÖL	WÄRME	0	483940000000037	6479
16	5	6	18	14	HOCHZEIT	ALTAR	VERLOBUNG	0	1935.5	4391
16	5	6	19	19	THEATER	REIHE	AKTEUR	0	568359999999963	8831
16	5	6	20	35	KÜSTE	DÜNE	MEER	0	484740000000037	5670
16	5	6	21	23	NÄHEN	KREUZSTICH	STICKEN	0	340940000000037	4841
16	5	6	22	27	MUSEUM	ÄGYPTEN	WÄCHTER	0	107785999999996	13183
16	5	6	23	30	BUCH	SCHRIFTSTELLER	AUTOR	0	167620000000019	2975
16	5	6	24	16	NACHT	SCHEINWERFER	TAG	0	1527.5	4007
16	5	6	25	3	GEBIRGE	EDELWEISS	EDELWEISS	1	706340000000037	9743
16	5	6	26	18	KAMPF	SIEG	FAUST	0	199670000000019	3991
16	5	6	27	24	SPIELZEUG	PLASTIK	PLASTIK	1	232579999999981	3871
16	5	6	28	36	INSEKT	LIBELLE	LIBELLE	1	135140000000037	2887
16	5	6	29	33	LADEN	REKLAME	VERKAUF	0	612729999999981	7735
16	5	6	30	39	LABOR	PIPETTE	VERSUCH	0	256720000000019	3772
16	5	6	31	4	WINTER	UNFALL	KALT	0	6234.5	7469
16	5	6	32	1	UFER	DAMM	BÖSCHUNG	0	2380.5	4252
16	5	6	33	10	TANNE	RINDE	FICHTE	0	3719.5	4996
16	5	6	34	20	RINGE	BAUM		0	-1	-1
16	5	6	35	17	REVOLVER	KALIBER	KUGEL	0	261070000000019	4068
16	5	6	36	31	ORKAN	WIRBEL	WIRBEL	1	1410.5	3322
16	5	6	37	12	ZEUS	HADES	HADES	1	1495.5	2876
16	5	6	38	26	KÜCHE	EIMER		0	-1	-1
16	5	6	39	13	VERORDNUNG	BESCHEID	VERBOT	0	286340000000037	4223
16	5	6	40	11	SCHACH	TURM	TURM	1	161540000000037	2951
16	6	7	1	31	TODESKAMPF	LEBEN	LEBEN	1	4801.5	5578
16	6	7	2	29	ALGEBRA	FUNKTION	FORMEL	0	5870.5	8734
16	6	7	3	34	EMANZIPATION	GLEICHSTELLUNG	GLEICHBERECHTIGUNG	0	285609999999963	8983
16	6	7	4	36	VERMITTLUNG	INTERVIEW		0	-1	-1
16	6	7	5	23	SCHÄDEL	LEICHE	KNOCHEN	0	312870000000019	4609
16	6	7	6	18	STANGE	STOSS		0	-1	-1
16	6	7	7	33	CHARME	HERZ	CHARISMA	0	382920000000019	12182
16	6	7	8	1	HERZLICHKEIT	GEHÄSSIGKEIT	FREUNDLICHKEIT	0	2882.5	6129
16	6	7	9	7	BOTSCHAFTER	NATIONALITÄT	VERMITTLER	0	268079999999981	4990
16	6	7	10	30	DARBIETUNG	BEOBACHTUNG	VORSTELLUNG	0	283170000000019	5543
16	6	7	11	12	WHISKY	DUDELSACK	DUDELSACK	1	5487.5	8087
16	6	7	12	35	HAUSSCHUHE	PFEIFE	PANTOFFEL	0	475090000000037	11139
16	6	7	13	26	ANTWORT	BEKENNTNIS	FRAGE	0	159470000000019	2514
16	6	7	14	4	WEISE	ART	KLUG	0	328770000000019	4514
16	6	7	15	11	ÜBERBLICK	STANDPUNKT	AUSSICHT	0	893270000000019	10436
16	6	7	16	40	ARGUMENT	ENTSCHEIDUNG		0	-1	-1
16	6	7	17	9	STEUER	UNTERSCHLAGUNG	HINTERZIEHUNG	0	297570000000019	5896
16	6	7	18	6	HEKTAR	ZAUN	FLÄCHE	0	270270000000019	4230
16	6	7	19	39	ÄRGER	FEINDSELIGKEIT		0	-1	-1
16	6	7	20	20	TINTE	BLEISTIFT	BLEISTIFFT	1	1991.5	7495
16	6	7	21	24	DOKTOR	KLINIK		0	-1	-1
16	6	7	22	21	KRANKENWAGEN	NOTFALL	NOTFALL	1	2044	3727
16	6	7	23	17	VERSCHIEDENHEIT	GEGENTEIL	GLEICHHEITEN	0	343520000000019	7482
16	6	7	24	13	ERFOLG	LEBENSLAUF	RUHM	0	518220000000019	6284
16	6	7	25	37	MIKROSKOP	BAKTERIEN	BAKTERIEN	1	137570000000019	3503
16	6	7	26	3	AUSBILDUNG	ZUKUNFT	PRAXIS	0	5623.5	7047
16	6	7	27	5	ZITRONE	ERDBEERE	ERDBEERE	1	1687.5	4623
16	6	7	28	19	UMWELT	GEFÄHRDUNG	NATUR	0	1703.5	4159
16	6	7	29	27	LAWINE	FELSBLOCK	FELSBLOCK	1	148770000000019	3575
16	6	7	30	22	SCHLEIM	HAFER	EKLIG	0	3791.5	6543
16	6	7	31	38	ZAUBERER	ENTHÜLLUNG	ENTHÜLLUNG	1	232640000000037	4978
16	6	7	32	28	ENTFÜHRUNG	AUSBEUTE	GEISEL	0	526070000000019	6399
16	6	7	33	15	SCHLAMM	HÜRDE	HINDERNISS	0	470159999999963	7156
16	6	7	34	14	PROFESSOR	HOCHSCHULE	STUDENT	0	290340000000037	5632
16	6	7	35	8	FIEBER	ERSCHÖPFUNG	ERSCHÖPFUNG	1	6726.5	10142
16	6	7	36	10	EIFERSUCHT	GRUND	FREUNDIN	0	714370000000019	9023
16	6	7	37	25	METHODE	VERSUCH	VORGEHEN	0	284770000000019	5823
16	6	7	38	32	ZERSTÖRUNG	AUSROTTUNG		0	-1	-1
16	6	7	39	2	KAMMER	GEKLAPPER		0	-1	-1
16	6	7	40	16	FUSSKNÖCHEL	ARM	ARM	1	192759999999963	3407
16	7	8	1	8	FAMILIE	MUTTER	MUTTER	1	654329999999981	9087
16	7	8	2	30	STRAND	VERGNÜGEN	MEER	0	233879999999981	5887
16	7	8	3	4	TRANSPORT	LAGER		0	-1	-1
16	7	8	4	37	FISCHER	MEER	BOOT	0	223190000000037	3367
16	7	8	5	11	REIZ	REAKTION	SINN	0	392420000000019	5671
16	7	8	6	19	LERCHE	FRÖHLICHKEIT	FRÖLICHKEIT	1	163979999999981	6919
16	7	8	7	9	BEMÜHUNGEN	ANSTRENGUNG		0	-1	-1
16	7	8	8	15	PLAKAT	HAMMER	HAMMER	1	231329999999981	3191
16	7	8	9	40	GESTALTUNG	LANDSCHAFT		0	-1	-1
16	7	8	10	21	ERMÜDUNG	KREISLAUF		0	-1	-1
16	7	8	11	32	MÜNDIGKEIT	ABHÄNGIGKEIT	ERWACHSEN	0	9538	11837
16	7	8	12	16	PERSON	SCHADEN	MANN	0	389770000000019	5579
16	7	8	13	13	BÜSTENHALTER	BUSEN	BUSEN	1	146970000000019	2517
16	7	8	14	3	GABEL	SOSSE	MESSER	0	190129999999981	3561
16	7	8	15	2	GELEGENHEIT	LIEBSCHAFT	DIEBE	0	266979999999981	3949
16	7	8	16	1	WOHNUNG	HEIM	HAUS	0	496170000000019	6439
16	7	8	17	31	VERWALTUNG	GENEHMIGUNG	BÜROKRATIE	0	232390000000037	5503
16	7	8	18	28	SCHATTEN	EXISTENZ	LICHT	0	175059999999963	3839
16	7	8	19	35	LEICHTIGKEIT	SCHWERKRAFT		0	-1	-1
16	7	8	20	34	ENTSPANNUNG	BEDROHUNG		0	-1	-1
16	7	8	21	24	SOZIALIST	PAROLE	NATIONALIST	0	832379999999981	18029
16	7	8	22	5	JUNGFRAU	SCHLEIER	SCHLEIER	1	436570000000019	6877
16	7	8	23	23	ÄRA	ZEITALTER	ZEITALTER	1	169579999999981	3903
16	7	8	24	10	IRRTUM	MISSVERSTÄNDNIS	VERWECHSLUNG	0	2403	5719
16	7	8	25	18	BLASE	BAUCH	BAUCH	1	332240000000037	5167
16	7	8	26	29	SÄUGLING	WIEGE	BABY	0	255190000000037	3503
16	7	8	27	20	FLEISCH	RAUBTIER	SCHWEIN	0	271970000000019	3967
16	7	8	28	36	LEERE	DUMPFHEIT		0	-1	-1
16	7	8	29	25	STIMMUNG	ATMOSPHÄRE	ATMOSPHÄRE	1	247579999999981	6869
16	7	8	30	33	GETRÄNK	SCHAUM		0	-1	-1
16	7	8	31	22	BEGINN	FOLGE	ANFANG	0	182279999999981	3508
16	7	8	32	26	ADMIRAL	WAFFENRUHE	GENERAL	0	272170000000019	5249
16	7	8	33	12	ABFALL	SCHMUTZ	MÜLL	0	234390000000037	3535
16	7	8	34	38	PFEFFER	BUTTER	SALZ	0	139170000000019	4255
16	7	8	35	27	ERFAHRUNG	UNWISSENHEIT		0	-1	-1
16	7	8	36	7	FENSTER	BEWOHNER		0	-1	-1
16	7	8	37	6	DICHTER	ZITAT	GEDICHT	0	453779999999981	5937
16	7	8	38	17	THEMA	INTERESSE		0	-1	-1
16	7	8	39	14	LÜGE	WAHRHEIT		0	-1	-1
16	7	8	40	39	RÄUBER	DIEBSTAHL	DIEB	0	142970000000019	2101
16	8	9	1	20	KUMMER	TRAURIGKEIT	LEID	0	5607	6436
16	8	9	2	15	BÜCHEREI	VERLEIH		0	-1	-1
16	8	9	3	35	AUFPRALL	FALL		0	-1	-1
16	8	9	4	11	GESCHOSS	PFEIL	KUGEL	0	207980000000075	3360
16	8	9	5	16	KRANKHEIT	SYMPTOM	KRANKENHAUS	0	2904	5683
16	8	9	6	29	RHEUMATISMUS	IMMUNITÄT	ATRITIS	0	461980000000075	10012
16	8	9	7	18	WELLE	FLUT	STRAND	0	8228	9397
16	8	9	8	12	HALLE	TURNIER		0	-1	-1
16	8	9	9	39	ABRECHNUNG	BANKIER	QUITTUNG	0	8030	10550
16	8	9	10	37	STUDIUM	WIRTSCHAFT	LEHRE	0	262919999999925	6968
16	8	9	11	27	STRICK	SCHLINGE	SCHLAUFE	0	7451.5	8969
16	8	9	12	36	VERZIERUNG	PALAST		0	-1	-1
16	8	9	13	6	BÜRGSCHAFT	VOLLMACHT	SICHERHEIT	0	338780000000075	5319
16	8	9	14	23	TOTSCHLAG	BRUTALITÄT	MORD	0	3060	3980
16	8	9	15	40	GESCHENK	UNDANK		0	-1	-1
16	8	9	16	7	SPRÜHREGEN	FLUSS	NASS	0	6032	7229
16	8	9	17	19	VERBRENNUNG	PROZESSION	HEXE	0	194040000000037	3570
16	8	9	18	2	GEDULD	KONTROLLE	UNGEDULD	0	236130000000075	6664
16	8	9	19	34	REGEL	KOMBINATION	AUSNAHMEN	0	257559999999963	4832
16	8	9	20	28	GEMÜT	HEITERKEIT	SANFT	0	298380000000075	6833
16	8	9	21	3	GITTER	BESCHRÄNKUNG	STÄBE	0	262180000000075	4910
16	8	9	22	13	SARG	GRAB	LEICHE	0	232940000000037	3238
16	8	9	23	25	FINDIGKEIT	EINFALL		0	-1	-1
16	8	9	24	32	GLETSCHER	POL	EIS	0	789180000000075	9116
16	8	9	25	30	ZUGEHÖRIGKEIT	GENERATION		0	-1	-1
16	8	9	26	17	SONATE	KLAVIER	KLAVIER	1	171380000000075	4786
16	8	9	27	31	ANREGUNG	BEISPIEL		0	-1	-1
16	8	9	28	4	TÜR	SCHRANK	FENSTER	0	159180000000075	3464
16	8	9	29	10	VORTRAG	REDNER	REDNER	1	1544	3216
16	8	9	30	38	SEILTÄNZER	SCHWERPUNKT	AKROBAT	0	5920	8048
16	8	9	31	21	ORIENTIERUNG	AUSGANG	KOMPASS	0	489580000000075	6416
16	8	9	32	8	ANHÄNGER	MEISTER		0	-1	-1
16	8	9	33	24	GANGSTER	VERBRECHEN	GANOVE	0	613469999999925	7849
16	8	9	34	1	INSTANZ	GESETZGEBUNG		0	-1	-1
16	8	9	35	22	TAKT	HARFE		0	-1	-1
16	8	9	36	14	VERANSTALTUNG	ÖFFENTLICHKEIT		0	-1	-1
16	8	9	37	33	ÄHNLICHKEIT	WIEDERHOLUNG		0	-1	-1
16	8	9	38	5	KAMERAD	OPFER	BRUDER	0	5032	6696
16	8	9	39	9	KOCHTOPF	BÜGELEISEN	LÖFFEL	0	244690000000037	4367
16	8	9	40	26	DUFT	GERUCH		0	-1	-1
