## Supplementary material for "Vast amounts of encoded items nullify but do not reverse the effect of sleep on declarative memory": Dataset: PAL_16_2_2.xlsx

### Sheet: Tabelle1
VP_Nr	Block	VersioN	counter	pair_code	cue	correct_answer	answer	accuracy	reactiontime1	reactiontime2
16	1	10	1	13	GENAUIGKEIT	AUFMERKSAMKEIT	AUFMERKSAMKEIT	1	3157.3	6989
16	1	10	2	36	GESCHLECHT	MANN	MÄNNLICH	0	9191.3	11031
16	1	10	3	37	NEUROSE	PSYCHOLOGIE	PSYCHOSE	0	2967.3	7454
16	1	10	4	26	POLITIKER	ZUVERSICHT	VERANTWORTUNG	0	2304.4	5169
16	1	10	5	14	ZUSAMMENHANG	VORZEICHEN		0	-1	-1
16	1	10	6	3	LINIE	BUS	STRICH	0	3463.3	5975
16	1	10	7	33	OPERATION	KOMA	KOMA	1	7935.4	9532
16	1	10	8	17	KÄFER	RUINE		0	-1	-1
16	1	10	9	11	DIREKTOR	GESCHÄFT	VORSTAND	0	2999.3	7175
16	1	10	10	7	LOYALITÄT	BRUDER	ZUSAMMENHALT	0	297539999999999	5503
16	1	10	11	2	KAMERADSCHAFT	PARTNER		0	-1	-1
16	1	10	12	39	ERMORDUNG	GESTÄNDNIS	ANKLAGE	0	12335.4	14183
16	1	10	13	12	ZENTIMETER	METER	METER	1	1452.3	2541
16	1	10	14	6	ABSCHLUSS	PROJEKT	LEISTUNG	0	687139999999999	8300
16	1	10	15	19	DROGE	VERHEIMLICHUNG	SUCHT	0	987660000000001	10718
16	1	10	16	30	PASSION	ORGASMUS	LEIDENSCHAFT	0	842379999999999	10495
16	1	10	17	10	MAGEN	RESTAURANT	BLASE	0	716739999999999	8927
16	1	10	18	31	SAMT	STOFF	STOFF	1	523929999999999	6687
16	1	10	19	29	ZUSPITZUNG	PUNKT		0	-1	-1
16	1	10	20	34	VERDROSSENHEIT	RESIGNATION		0	-1	-1
16	1	10	21	1	PROGNOSE	GEWISSHEIT	VORHERSAGE	0	447529999999999	6825
16	1	10	22	15	PATIENT	THERAPIE		0	-1	-1
16	1	10	23	18	FASCHIST	IDEOLOGIE	NATIONALIST	0	436729999999999	9919
16	1	10	24	20	SPIRALE	FRUCHTBARKEIT	VERHÜTUNG	0	840729999999999	12511
16	1	10	25	35	VERLAUF	ENDUNG		0	-1	-1
16	1	10	26	5	ANZUG	BÖRSE	HEMD	0	444729999999999	5785
16	1	10	27	27	MONSTER	MUT		0	-1	-1
16	1	10	28	38	REDAKTEUR	KORRESPONDENZ		0	-1	-1
16	1	10	29	22	LIEGE	VERANDA	VERANDA	1	437079999999999	6297
16	1	10	30	8	UMARMUNG	INTEGRATION		0	-1	-1
16	1	10	31	23	SCHNORCHEL	ATLANTIK	FISCHE	0	905870000000001	10067
16	1	10	32	9	VOLK	GEMEINDE	MERHEIT	0	517929999999999	7339
16	1	10	33	24	MAKEL	SELBSTBEWUSSTSEIN	FEHLER	0	379929999999999	5389
16	1	10	34	4	FAHRT	AUTOBAHN		0	-1	-1
16	1	10	35	32	SCHIFFBRUCH	UNGLÜCKSFALL	UNTERGANG	0	672740000000002	8569
16	1	10	36	28	ANKÜNDIGUNG	EXAMEN		0	-1	-1
16	1	10	37	21	ELITE	VERMÖGEN	OBERSCHICHT	0	10077.3	12885
16	1	10	38	16	STRICH	SKIZZE	LINIE	0	281509999999998	3919
16	1	10	39	40	PEITSCHE	MISSHANDLUNG	MISSHANDELUNG	1	571929999999999	11495
16	1	10	40	25	PARADIES	MENSCH		0	-1	-1
16	2	11	1	29	BUDE	KÜHLSCHRANK	OFEN	0	449339999999991	8781
16	2	11	2	18	TREIBSTOFF	KILOMETER	KILOMETER	1	343960000000009	5507
16	2	11	3	10	ZULASSUNG	NACHWEIS		0	-1	-1
16	2	11	4	6	AMATEUR	HOBBY	SPORT	0	674560000000009	9681
16	2	11	5	20	VATERUNSER	RELIGION	RELIGION	1	5559.5	7519
16	2	11	6	37	HIRTE	SCHAF	SCHAFE	1	125560000000009	2351
16	2	11	7	40	WIND	ELEMENT	WETTER	0	314239999999991	4543
16	2	11	8	8	REKORD	ARBEITSLOSIGKEIT	LEISTUNG	0	380760000000009	5335
16	2	11	9	27	DOLCH	STICH	STICH	1	175160000000009	3239
16	2	11	10	22	KARTE	HINDERNIS	KOMPASS	0	818360000000009	11649
16	2	11	11	36	WALZER	GALA		0	-1	-1
16	2	11	12	17	HANDSCHRIFT	BUCHSTABE	SCHREIBSCHRIFT	0	665130000000005	9519
16	2	11	13	30	STRATEGIE	NÄHERUNG	ANPASSUNG	0	300739999999991	6783
16	2	11	14	13	FEHLTRITT	VERANTWORTUNG		0	-1	-1
16	2	11	15	31	KOPPEL	STIER	STIER	1	309539999999991	6111
16	2	11	16	4	MEDAILLE	WETTBEWERB	WETTBEWERB	1	647710000000009	9893
16	2	11	17	32	KRAMPF	BEIN	BEIN	1	190560000000009	2509
16	2	11	18	1	SCHALTER	FLUGHAFEN		0	-1	-1
16	2	11	19	16	TRAKTOR	LENKSTANGE	LENKERSTANGE	1	259960000000009	7735
16	2	11	20	14	LEISTUNG	PROVISION		0	-1	-1
16	2	11	21	15	ATTRAKTION	WELTWUNDER		0	-1	-1
16	2	11	22	33	STURZ	REGIERUNG		0	-1	-1
16	2	11	23	35	BEHANDLUNG	MANDEL		0	-1	-1
16	2	11	24	25	PHILOSOPHIE	SINN	DICHTER	0	114636000000001	13023
16	2	11	25	5	INSTITUTION	ABTEILUNG		0	-1	-1
16	2	11	26	23	KATEGORIE	GÜLTIGKEIT	EINTEILUNG	0	480339999999991	6939
16	2	11	27	7	BODEN	FUND		0	-1	-1
16	2	11	28	39	GEWINNUNG	WERBER	VERTRIEB	0	101516000000001	12015
16	2	11	29	26	HAND	GESTE	HERZ	0	901560000000009	10015
16	2	11	30	12	ATOM	MOLEKÜL	MOLEKÜL	1	164030000000005	4335
16	2	11	31	3	COMPUTER	ZEITVERTREIB	INF	0	115676000000001	20003
16	2	11	32	34	SYMBOL	WAPPEN		0	673999999999069	11590
16	2	11	33	9	WAHL	GREMIUM	POLITIKER	0	230139999999991	4840
16	2	11	34	19	BEGNADIGUNG	DROHUNG	STRAFE	0	578160000000009	8101
16	2	11	35	2	UNTAUGLICHKEIT	FAHRER		0	-1	-1
16	2	11	36	38	WEG	WILLE		0	-1	-1
16	2	11	37	11	SCHEIDUNG	INSTABILITÄT	UNTREUE	0	947960000000009	11138
16	2	11	38	21	GANS	ENTE	ENTE	1	1773.5	2837
16	2	11	39	24	AUSSCHAU	GIPFEL	ÜBERBLICK	0	3839.5	5902
16	2	11	40	28	VERSEUCHUNG	RATTE	PEST	0	4832.5	5920
16	3	12	1	39	ORDNUNG	ZUCHT	SAUBERKEIT	0	275370000000019	5769
16	3	12	2	28	UNSTERBLICHKEIT	AUFERSTEHUNG	STERBLICH	0	551179999999981	8036
16	3	12	3	10	ZAUBERKÜNSTLER	TRICK	ENTHÜLLUNG	0	425920000000019	7098
16	3	12	4	9	ADER	GESTEIN		0	-1	-1
16	3	12	5	12	HÖLLE	MYTHOS	TEUFEL	0	294160000000009	4440
16	3	12	6	22	PARTEI	ABSTIMMUNG		0	747760000000009	12165
16	3	12	7	30	DORF	ISOLATION	GEMEINDE	0	255170000000019	4164
16	3	12	8	27	BEEINFLUSSUNG	VERMARKTUNG		0	-1	-1
16	3	12	9	29	MOTOR	INDUSTRIALISIERUNG		0	-1	-1
16	3	12	10	15	VERHAFTUNG	KLINGE	GEFÄNGNIS	0	544670000000019	8759
16	3	12	11	19	BAHNSTEIG	ANPASSUNG		0	-1	-1
16	3	12	12	2	GENIE	MATHEMATIK	MATHEMAT	0	203960000000009	7775
16	3	12	13	36	EINSPARUNG	RECHNUNG	KOSTEN	0	824710000000009	9975
16	3	12	14	17	BEGRÜNDER	PRÄSIDENT		0	-1	-1
16	3	12	15	37	INVESTITION	KONZERN	BEITRAG	0	104626000000001	11819
16	3	12	16	1	EMPFINDUNG	GELASSENHEIT	GEFÜHL	0	355960000000009	5208
16	3	12	17	8	KARTELL	KONSENS	GESAMTHEIT	0	772760000000009	12647
16	3	12	18	4	KLOSTER	EINSCHRÄNKUNG	PRISTER	0	4986	8232
16	3	12	19	31	REICH	PROFIT	ARM	0	507060000000009	5558
16	3	12	20	16	FREUNDIN	ZÄRTLICHKEIT		0	-1	-1
16	3	12	21	32	KOORDINATION	HANDHABUNG		0	-1	-1
16	3	12	22	7	HIRN	STUDIE		0	-1	-1
16	3	12	23	38	ABEND	MORGEN	MORGEN	1	502010000000009	6674
16	3	12	24	26	EVOLUTION	ERWEITERUNG	FORTSCHRITT	0	668460000000009	10372
16	3	12	25	11	PROGRAMM	KINO		0	-1	-1
16	3	12	26	18	PARTY	THEKE	FREUDE	0	450460000000009	6848
16	3	12	27	24	ALARM	ÜBUNG		0	-1	-1
16	3	12	28	34	BLEI	STAHL	METALL	0	306660000000009	4474
16	3	12	29	21	LIKÖR	SEKT		0	-1	-1
16	3	12	30	13	STAAT	UNTERSTÜTZUNG		0	-1	-1
16	3	12	31	6	SCHLACHTUNG	SCHWEIN	SCHWEIN	1	169460000000009	2790
16	3	12	32	35	NOTLAGE	DILEMMA		0	-1	-1
16	3	12	33	23	JUGEND	SCHWIMMBAD		0	-1	-1
16	3	12	34	40	KERZE	DOCHT	DOCHT	1	414260000000009	5190
16	3	12	35	33	ERÖFFNUNG	GRÜNDUNG		0	-1	-1
16	3	12	36	5	BINDUNG	BABY		0	-1	-1
16	3	12	37	25	BESTATTUNG	SELBSTMORD	LEICHE	0	339910000000009	4463
16	3	12	38	3	BEIFALL	APPLAUS	APPLAUS	1	171979999999981	3018
16	3	12	39	20	HORN	WARNUNG	ALARM	0	489279999999981	7529
16	3	12	40	14	SCHLAFWANDELN	UNWIRKLICHKEIT		0	-1	-1
16	4	13	1	3	OZEAN	KRABBE	KORALLE	0	553870000000019	7802
16	4	13	2	27	SUBSTANZ	SEELE		0	-1	-1
16	4	13	3	38	SUBMISSION	ERNIEDRIGUNG		0	-1	-1
16	4	13	4	15	VERBRÜDERUNG	ENTSCHULDIGUNG		0	-1	-1
16	4	13	5	26	KUNSTWERK	AUFMACHUNG	SKULPTUR	0	857689999999991	12065
16	4	13	6	2	PARK	VEGETATION	VEGETATION	1	408270000000019	6610
16	4	13	7	23	STREIK	KONFLIKT		0	-1	-1
16	4	13	8	25	GERICHTSHOF	UNWAHRHEIT	RICHTER	0	269589999999991	6583
16	4	13	9	14	MUSIK	OPER	OPER	1	8909	10024
16	4	13	10	1	WAHNSINN	ANSTALT		0	-1	-1
16	4	13	11	36	KLEINIGKEIT	WAAGE		0	-1	-1
16	4	13	12	24	ENTSCHLOSSENHEIT	DURCHSETZUNG		0	-1	-1
16	4	13	13	37	FLAMME	LEUCHTE		0	-1	-1
16	4	13	14	22	WIEDERHERSTELLUNG	VERSCHLECHTERUNG		0	-1	-1
16	4	13	15	33	SENDER	NOTIZ		0	-1	-1
16	4	13	16	35	ZUCKER	SPEISE		0	-1	-1
16	4	13	17	31	TEICH	ÜBERSCHWEMMUNG		0	-1	-1
16	4	13	18	19	INSEL	URLAUBER	URLAUB	0	2476.5	4367
16	4	13	19	39	FREILASSUNG	AUFENTHALT	FREIHEIT	0	490389999999991	7456
16	4	13	20	18	BEWERTUNG	KELLNERIN		0	-1	-1
16	4	13	21	40	REGENSCHIRM	BEDARF	WETTER	0	759989999999991	8903
16	4	13	22	32	KLEIDERSCHRANK	HANDSCHUH	HOSE	0	551170000000019	7023
16	4	13	23	7	KRANZ	NEST	RING	0	238960000000009	3672
16	4	13	24	11	DOKUMENT	BESCHEINIGUNG		0	-1	-1
16	4	13	25	8	BEWUNDERUNG	SCHÖNHEIT		0	-1	-1
16	4	13	26	17	WAFFE	KRIEG	KRIEG	1	338389999999991	4985
16	4	13	27	5	AUFTAKT	SPIEL	ANFANG	0	369489999999991	5570
16	4	13	28	9	STALL	KUH	KUH	1	251679999999981	3650
16	4	13	29	6	BEGEISTERUNG	GEFÜHL		0	-1	-1
16	4	13	30	4	SPRECHER	AUFRUF	RADIO	0	244789999999991	4809
16	4	13	31	28	NACHRICHT	GEBURTSTAG	ARGENTUR	0	869379999999981	10899
16	4	13	32	13	ZAHLUNG	QUITTUNG	GELD	0	375189999999991	4737
16	4	13	33	34	FRAU	BLUSE	OFEN	0	306289999999991	8568
16	4	13	34	30	HASS	GEFECHT	NEID	0	723079999999981	7982
16	4	13	35	10	MILCH	KÄSE		0	-1	-1
16	4	13	36	16	TRAINING	PULS	SPORT	0	211910000000009	3152
16	4	13	37	29	KONJUNKTUR	DIAGNOSE		0	-1	-1
16	4	13	38	12	TRAINER	STIL		0	-1	-1
16	4	13	39	21	REVOLUTION	WIDERSTAND	VERÄNDERUNG	0	759989999999991	9984
16	4	13	40	20	ZAHL	PHYSIK		0	-1	-1
16	5	14	1	17	TECHNOLOGIE	GEHIRNWÄSCHE	FORTSCHRITT	0	3266	6602
16	5	14	2	12	UNHEIL	ALPTRAUM		0	-1	-1
16	5	14	3	38	ZELT	ZIRKUS		0	-1	-1
16	5	14	4	2	SOLO	MUSIKINSTRUMENT	MUSIKER	0	3421	7976
16	5	14	5	11	PRÄDIKAT	PRIMA	WERTVOLL	0	6334	9758
16	5	14	6	39	GESELLSCHAFT	EINHEIT		0	-1	-1
16	5	14	7	6	LIMIT	MAXIMUM	MAXIMUM	1	413590000000037	7864
16	5	14	8	26	RASSE	NATIONALIST	NATIONALISMUS	0	330440000000037	9359
16	5	14	9	33	KNOBLAUCH	VAMPIR	VAMPIER	1	442390000000037	6184
16	5	14	10	36	SÄUFER	WIRT		0	-1	-1
16	5	14	11	23	FLÜCHTLING	ASYL	ASYL	1	495009999999963	9039
16	5	14	12	25	FRIEDEN	ALLIANZ	FREUDE	0	526190000000037	7139
16	5	14	13	31	TOD	NOTWEHR	LEBEN	0	272990000000037	4290
16	5	14	14	20	ERKLÄRUNG	WISSENSCHAFT		0	-1	-1
16	5	14	15	1	GEMEINSCHAFT	ZUSAMMENARBEIT		0	-1	-1
16	5	14	16	14	WANGE	CHRIST	JESUS	0	502590000000037	8810
16	5	14	17	5	GANG	TOR		0	-1	-1
16	5	14	18	24	VATER	VORBILD	VORBILD	1	2776	6136
16	5	14	19	15	LAMM	MITTAGESSEN	MITTAGESSEN	1	417190000000037	7279
16	5	14	20	19	MINIMUM	NOTWENDIGKEIT		0	-1	-1
16	5	14	21	9	INTENSIVSTATION	KRANKENHAUS	KRANKENHAUS	1	442970000000019	7688
16	5	14	22	30	DIAKONIE	VERSORGUNG	GESELLSCHAFT	0	677509999999963	15460
16	5	14	23	4	INFLATION	ENTWERTUNG		0	-1	-1
16	5	14	24	10	SCHMUGGEL	IMPORT	IMPORT	1	497009999999963	7250
16	5	14	25	37	PARLAMENT	KANZLER	KANZLER	1	252959999999963	4815
16	5	14	26	28	SCHLÄGER	KRIMINALITÄT		0	-1	-1
16	5	14	27	32	SCHLUSSFOLGERUNG	KONSEQUENZ		0	-1	-1
16	5	14	28	22	AUTOR	ERFINDUNG	BUCH	0	213790000000037	3042
16	5	14	29	34	NACHBARSCHAFT	HECKE		0	-1	-1
16	5	14	30	8	EXPERIMENT	UNTERSUCHUNG		0	-1	-1
16	5	14	31	16	FREUNDSCHAFT	GEFÄHRTE		0	-1	-1
16	5	14	32	13	URLAUB	AUSFALL	INSEL	0	240809999999963	3296
16	5	14	33	21	UNABHÄNGIGKEIT	SELBSTBESTIMMUNG		0	-1	-1
16	5	14	34	29	FAUST	GEWALT	BOXEN	0	509990000000037	7164
16	5	14	35	40	LEBER	ORGAN	ORGAN	1	221490000000037	3703
16	5	14	36	35	LIST	NAZI		0	-1	-1
16	5	14	37	3	IDIOT	UNSINN		0	-1	-1
16	5	14	38	18	KONFRONTATION	RACHE	INTERVETION	0	2542	5295
16	5	14	39	27	HINDERUNG	SIEGEL		0	-1	-1
16	5	14	40	7	VORBEREITUNG	VERÖFFENTLICHUNG		0	-1	-1
16	6	15	1	10	ZOO	BÄR	PFERD	0	8827	10403
16	6	15	2	8	GELIEBTE	GEHEIMNIS	ZÄRTLICHKEIT	0	5335	8287
16	6	15	3	38	GEGNER	WAFFENSTILLSTAND		0	-1	-1
16	6	15	4	13	WANDEL	ZWISCHENZEIT	ZEIT	0	723020000000019	8062
16	6	15	5	37	BEFRAGUNG	MEHRHEIT		0	-1	-1
16	6	15	6	29	INTERVENTION	STREIT	STREIT	1	126122000000002	14996
16	6	15	7	19	ARBEITER	EINKOMMEN		0	-1	-1
16	6	15	8	3	VORSTAND	LEITER	BOSS	0	523920000000019	6049
16	6	15	9	33	TAGEBUCH	BIOGRAPHIE	BIOGRAPHIE	1	6454	9890
16	6	15	10	16	SONNE	GRAD	MOND	0	194009999999963	2756
16	6	15	11	34	PATRIOTISMUS	EXTREMISMUS	NATIONALISMUS	0	834320000000019	14543
16	6	15	12	9	SUBKULTUR	UNTERGRUND	STADT	0	122599000000004	13391
16	6	15	13	39	DESSERT	HONIG		0	-1	-1
16	6	15	14	32	FORMEL	BERECHNUNG	ALGEBRA	0	889509999999963	10863
16	6	15	15	40	BEARBEITUNG	HONORAR		0	-1	-1
16	6	15	16	20	REGENBOGEN	FARBE	FARBE	1	131120000000019	3879
16	6	15	17	31	ERMITTLUNG	SCHULD	AUSSAGE	0	335120000000019	5707
16	6	15	18	15	TRITT	SOHLE		0	-1	-1
16	6	15	19	7	DONNER	BLITZ	BLITZ	1	1316.5	2847
16	6	15	20	17	KOOPERATION	MITHILFE		0	-1	-1
16	6	15	21	25	DRECK	VERUNREINIGUNG		0	-1	-1
16	6	15	22	2	UNTERSCHRIFT	FORMULAR		0	-1	-1
16	6	15	23	35	GOTT	VEREHRUNG	GEBOTE	0	467279999999981	6619
16	6	15	24	26	POLIZEI	EINSATZ	VERHÖR	0	467920000000019	11967
16	6	15	25	12	TECHNIKER	INGENIEUR		0	-1	-1
16	6	15	26	24	AKTEUR	DRAMATIK		0	-1	-1
16	6	15	27	14	REGIME	ZERSCHLAGUNG	DIKTATOR	0	329109999999963	6131
16	6	15	28	27	KUNST	ARTIST		0	-1	-1
16	6	15	29	18	ERNÄHRUNG	EIWEIß		0	-1	-1
16	6	15	30	11	SCHÄTZUNG	SPEKULATION		0	-1	-1
16	6	15	31	23	OPPOSITION	VERWEIGERUNG	PARTEI	0	736709999999963	8573
16	6	15	32	30	ERDBALL	WELTKARTE	ERDSCHEIB	0	134172000000002	20001
16	6	15	33	21	AUSEINANDERSETZUNG	ÜBERLEGUNG		0	-1	-1
16	6	15	34	5	STÜTZE	BEGLEITER		0	-1	-1
16	6	15	35	6	MANDANT	RECHT	ANWALT	0	514320000000019	8103
16	6	15	36	4	BRILLE	KRAWATTE		0	-1	-1
16	6	15	37	28	BILD	FOTO	NAGEL	0	373620000000019	4755
16	6	15	38	36	INFORMATIK	PROGRAMMIERUNG	COMPUTER	0	341109999999963	5139
16	6	15	39	1	PYRAMIDE	ARCHITEKTUR	ÄGYPTEN	0	423909999999963	7495
16	6	15	40	22	STROH	WALDBRAND	WALDBRAND	1	233509999999963	4855
16	7	16	1	6	BEVÖLKERUNG	MASSE	WACHSTUM	0	490820000000019	6734
16	7	16	2	10	FLÄCHE	ZENTRUM	HEKTAR	0	179009999999963	4219
16	7	16	3	1	BEHÖRDE	KÜNDIGUNG		0	-1	-1
16	7	16	4	13	JOURNALIST	PRESSEFREIHEIT		0	-1	-1
16	7	16	5	29	GERICHT	VERHANDLUNG	RECHTSSPRUCH	0	641059999999963	10109
16	7	16	6	14	KOCH	OFEN	OFEN	1	178529999999981	2979
16	7	16	7	19	AFFÄRE	PARTNERSCHAFT	PARTNER	0	136372000000002	16365
16	7	16	8	31	EXEKUTION	ERSCHIEßUNG	ERSCHIESSUNG	1	304720000000019	6167
16	7	16	9	7	KOMMENTAR	PRESSE		0	-1	-1
16	7	16	10	27	ROUTE	HEIMWEG	WEG	0	3209	4079
16	7	16	11	34	STUDENT	KLAUSUR		0	614579999999981	13635
16	7	16	12	4	UNRECHT	BENACHTEILIGUNG		0	-1	-1
16	7	16	13	3	SEE	WASSER	UFER	0	526320000000019	6029
16	7	16	14	9	SCHNITT	FILM		0	-1	-1
16	7	16	15	16	BIRKE	LAUB	BAUM	0	2973	3765
16	7	16	16	8	BEFUGNIS	ERMÄCHTIGUNG	ZEUGNIS	0	771920000000019	11359
16	7	16	17	2	GEFAHR	HAI		0	-1	-1
16	7	16	18	25	CHARAKTER	OFFENHEIT	CHARISMA	0	752720000000019	14007
16	7	16	19	40	VIRUS	ERREGER	INFEKTION	0	223120000000019	5455
16	7	16	20	22	DIREKTION	BESCHLUSS	RICHTUNG	0	412740000000037	5609
16	7	16	21	17	JUSTIZ	GLAUBWÜRDIGKEIT	LYNCH	0	539740000000037	8133
16	7	16	22	37	MÖRDER	SÜNDE	GEFÄNGNIS	0	478240000000037	7965
16	7	16	23	36	BOMBE	TERRORIST	TERORIST	1	156190000000037	5505
16	7	16	24	32	BAUER	FARM		0	-1	-1
16	7	16	25	33	VERGÜTUNG	GELD	GELD	1	237540000000037	3159
16	7	16	26	35	FREUDE	LUST		0	-1	-1
16	7	16	27	24	MODE	HOSE	KRAWATTE	0	524720000000019	7565
16	7	16	28	11	PHASE	STADIUM		0	-1	-1
16	7	16	29	15	VISUM	TOURISMUS	TOURISMUS	1	407140000000037	11183
16	7	16	30	21	RANG	HIERARCHIE		0	-1	-1
16	7	16	31	5	NATION	EINIGKEIT	VISUM	0	502720000000019	8107
16	7	16	32	12	KAPITALISMUS	KOMMUNISMUS		0	-1	-1
16	7	16	33	18	ASSISTENT	PROFESSION		0	-1	-1
16	7	16	34	26	PUBLIKUM	ZUSCHAUER		0	-1	-1
16	7	16	35	30	AUSKUNFT	PROPAGANDA		0	-1	-1
16	7	16	36	20	ANLAGE	RENDITE		0	-1	-1
16	7	16	37	38	PRIESTER	KATHEDRALE	KIRCHE	0	356179999999981	4978
16	7	16	38	23	BOSS	HEMD	HEMD	1	294920000000019	4200
16	7	16	39	39	FLIRT	ROMANTIK	ROMANTISCH	0	362120000000019	5581
16	7	16	40	28	BOOT	MATROSE	DECK	0	427929999999981	4927
16	8	1	1	38	FÄHIGKEIT	VERANLAGUNG		0	-1	-1
16	8	1	2	3	STILLE	EINSAMKEIT	RUHE	0	336519999999925	5078
16	8	1	3	6	CHAOS	STRUKTUR	URKNALL	0	933530000000075	10930
16	8	1	4	29	MANGEL	VERZICHT		0	-1	-1
16	8	1	5	27	GRUNDRECHT	VERFASSUNG	GRUNDGESETZ	0	4148.5	11956
16	8	1	6	13	KUGEL	QUADRAT	QUADRAT	1	298340000000037	4903
16	8	1	7	16	VOGEL	KATZE	AMSEL	0	767940000000037	9378
16	8	1	8	9	FORM	KREIS	OBJEKT	0	205240000000037	3839
16	8	1	9	18	TRINKSPRUCH	SPRICHWORT	TSPRUCH	0	8164.5	20001
16	8	1	10	12	NUTZEN	KOSTEN		0	-1	-1
16	8	1	11	37	ANEKDOTE	WITZ		0	-1	-1
16	8	1	12	36	RÜCKSCHRITT	VERGANGENHEIT		0	-1	-1
16	8	1	13	2	MASCHINE	APPARAT		0	-1	-1
16	8	1	14	4	STURM	WINDHAUCH	GEWITTER	0	2860.5	5148
16	8	1	15	34	EMPFEHLUNG	RAT		0	-1	-1
16	8	1	16	10	ABSPRACHE	VERTRAG		0	-1	-1
16	8	1	17	28	URHEBER	KAUSALITÄT	ERZEUGER	0	328740000000037	5279
16	8	1	18	14	STERN	WEIHNACHTEN	WEIHNACHTEN	1	152319999999925	4199
16	8	1	19	22	LÖSUNG	PROBLEM		0	-1	-1
16	8	1	20	30	BEGRIFF	BEDEUTUNG		0	-1	-1
16	8	1	21	11	GEHIRN	BEWUSSTSEIN		0	-1	-1
16	8	1	22	24	BEDÜRFNIS	WERBUNG		0	-1	-1
16	8	1	23	40	PUPPE	KIND	KIND	1	268359999999963	4463
16	8	1	24	15	BECHER	KAFFEE	KAFFEE	1	330980000000075	5088
16	8	1	25	5	BERUF	ANERKENNUNG		0	-1	-1
16	8	1	26	39	SCHAMGEFÜHL	KÖRPER		0	-1	-1
16	8	1	27	32	EINGEBUNG	IDEE		0	-1	-1
16	8	1	28	7	ZEITUNG	DRUCK	REPORTER	0	4986.5	7602
16	8	1	29	31	NÄSSE	GEWITTER	GEWITTER	1	643140000000037	8855
16	8	1	30	25	SPASS	FEIER		0	-1	-1
16	8	1	31	19	ERDE	STEIN	ERDBALL	0	5119.5	9514
16	8	1	32	8	BARGELD	WERT		0	-1	-1
16	8	1	33	17	STAUB	SAUBERKEIT	SCHMUTZ	0	519159999999963	7370
16	8	1	34	35	FIGUR	BRETT		0	-1	-1
16	8	1	35	21	DEMOKRATIE	SYSTEM	PARLAMENT	0	441040000000037	12954
16	8	1	36	20	INFORMATION	INHALT		0	-1	-1
16	8	1	37	23	SÄNGER	KÜNSTLER	KÜNSTLER	1	183140000000037	4343
16	8	1	38	1	PELZ	FUCHS	FUCHS	1	179940000000037	2935
16	8	1	39	33	RÜSTUNG	ANGRIFF	ANGRIFF	1	197959999999963	4551
16	8	1	40	26	SKLAVE	KÖNIG	KÖNIG	1	1967.5	3399
