## Supplementary material for "Vast amounts of encoded items nullify but do not reverse the effect of sleep on declarative memory": Dataset: PAL_16_2_3.xlsx

### Sheet: Sheet1
VP_Nr	Block	VersioN	counter	pair_code	cue	correct_answer	answer	accuracy	reactiontime1	reactiontime2
16	1	10	1	3	LINIE	BUS	GERADE	0	1721.3	2649
16	1	10	2	35	VERLAUF	ENDUNG		0	-1	-1
16	1	10	3	5	ANZUG	BÖRSE	HOSE	0	1679.3	2708
16	1	10	4	2	KAMERADSCHAFT	PARTNER	GEMEINDSCHAFT	0	1858.3	6149
16	1	10	5	1	PROGNOSE	GEWISSHEIT	ZUKUNFT	0	2252.4	4409
16	1	10	6	29	ZUSPITZUNG	PUNKT		0	-1	-1
16	1	10	7	18	FASCHIST	IDEOLOGIE	NATIONALIST	0	3450.8	9135
16	1	10	8	39	ERMORDUNG	GESTÄNDNIS	TOTSCHLAG	0	5303.4	7495
16	1	10	9	26	POLITIKER	ZUVERSICHT	DEMOKRATIE	0	6591.5	9423
16	1	10	10	14	ZUSAMMENHANG	VORZEICHEN		0	-1	-1
16	1	10	11	28	ANKÜNDIGUNG	EXAMEN		0	-1	-1
16	1	10	12	10	MAGEN	RESTAURANT		0	-1	-1
16	1	10	13	4	FAHRT	AUTOBAHN	KILOMETER	0	2740.2	4479
16	1	10	14	31	SAMT	STOFF	SEIDE	0	1260.7	2158
16	1	10	15	22	LIEGE	VERANDA	VERANDA	1	245639999999999	5489
16	1	10	16	24	MAKEL	SELBSTBEWUSSTSEIN	FEHLER	0	5152.7	7089
16	1	10	17	9	VOLK	GEMEINDE		0	-1	-1
16	1	10	18	13	GENAUIGKEIT	AUFMERKSAMKEIT		0	-1	-1
16	1	10	19	30	PASSION	ORGASMUS	LEIDENSCHAFT	0	381439999999999	5842
16	1	10	20	12	ZENTIMETER	METER	METER	1	120410000000001	2228
16	1	10	21	19	DROGE	VERHEIMLICHUNG	ALKOHOL	0	3822.3	7247
16	1	10	22	37	NEUROSE	PSYCHOLOGIE	PSYCHOSE	0	294339999999999	6247
16	1	10	23	40	PEITSCHE	MISSHANDLUNG	MISSHANDLUNG	1	536739999999999	7847
16	1	10	24	16	STRICH	SKIZZE		0	-1	-1
16	1	10	25	8	UMARMUNG	INTEGRATION		0	-1	-1
16	1	10	26	11	DIREKTOR	GESCHÄFT	VORSTAND	0	216089999999999	3629
16	1	10	27	33	OPERATION	KOMA	KOMA	1	364629999999999	4270
16	1	10	28	15	PATIENT	THERAPIE		0	-1	-1
16	1	10	29	36	GESCHLECHT	MANN	MÄNNLICH	0	391139999999999	7424
16	1	10	30	7	LOYALITÄT	BRUDER		0	-1	-1
16	1	10	31	32	SCHIFFBRUCH	UNGLÜCKSFALL	SCHIFF	0	424729999999999	5471
16	1	10	32	6	ABSCHLUSS	PROJEKT		0	-1	-1
16	1	10	33	25	PARADIES	MENSCH	ERDE	0	461029999999999	5282
16	1	10	34	27	MONSTER	MUT	GRUSSELIG	0	384660000000001	6679
16	1	10	35	38	REDAKTEUR	KORRESPONDENZ	ZEITSCHRIFT	0	347129999999999	7303
16	1	10	36	17	KÄFER	RUINE		0	-1	-1
16	1	10	37	20	SPIRALE	FRUCHTBARKEIT	VERHÜTUNG	0	175939999999999	4423
16	1	10	38	34	VERDROSSENHEIT	RESIGNATION		0	-1	-1
16	1	10	39	23	SCHNORCHEL	ATLANTIK	FLOSSEN	0	365139999999999	4799
16	1	10	40	21	ELITE	VERMÖGEN	RANG	0	617289999999999	7879
16	2	11	1	38	WEG	WILLE	ZIEL	0	149810000000009	2361
16	2	11	2	12	ATOM	MOLEKÜL	MOLEKÜL	1	121560000000009	4111
16	2	11	3	7	BODEN	FUND	LUFT	0	176739999999991	3023
16	2	11	4	31	KOPPEL	STIER	STIER	1	197560000000009	3378
16	2	11	5	18	TREIBSTOFF	KILOMETER	BENZIN	0	261110000000009	7540
16	2	11	6	22	KARTE	HINDERNIS	KOMPASS	0	164760000000009	2991
16	2	11	7	35	BEHANDLUNG	MANDEL		0	-1	-1
16	2	11	8	26	HAND	GESTE	FUSS	0	213539999999991	3279
16	2	11	9	9	WAHL	GREMIUM	POLITIK	0	461560000000009	6196
16	2	11	10	17	HANDSCHRIFT	BUCHSTABE	SCHREIBSCHRIFT	0	153060000000009	6739
16	2	11	11	25	PHILOSOPHIE	SINN		0	-1	-1
16	2	11	12	4	MEDAILLE	WETTBEWERB	WETTKAMPF	0	168760000000009	4567
16	2	11	13	36	WALZER	GALA	WIENER	0	234339999999991	4487
16	2	11	14	2	UNTAUGLICHKEIT	FAHRER	MUSTERUNG	0	295960000000009	4783
16	2	11	15	34	SYMBOL	WAPPEN	ZEICHEN	0	285380000000005	3887
16	2	11	16	24	AUSSCHAU	GIPFEL	BLICK	0	215160000000009	3335
16	2	11	17	39	GEWINNUNG	WERBER		0	-1	-1
16	2	11	18	33	STURZ	REGIERUNG		0	-1	-1
16	2	11	19	37	HIRTE	SCHAF	SCHAFE	1	123239999999991	2816
16	2	11	20	20	VATERUNSER	RELIGION	RELIGION	1	570339999999991	7562
16	2	11	21	30	STRATEGIE	NÄHERUNG		0	-1	-1
16	2	11	22	19	BEGNADIGUNG	DROHUNG	TODESSTRAFE	0	424760000000009	8240
16	2	11	23	40	WIND	ELEMENT	STURM	0	466260000000009	5809
16	2	11	24	13	FEHLTRITT	VERANTWORTUNG		0	-1	-1
16	2	11	25	6	AMATEUR	HOBBY	PROFI	0	675939999999991	8703
16	2	11	26	5	INSTITUTION	ABTEILUNG	VERWALTUNG	0	282339999999991	5423
16	2	11	27	15	ATTRAKTION	WELTWUNDER		0	-1	-1
16	2	11	28	10	ZULASSUNG	NACHWEIS	FAHRZEUG	0	224639999999991	4438
16	2	11	29	23	KATEGORIE	GÜLTIGKEIT		0	-1	-1
16	2	11	30	29	BUDE	KÜHLSCHRANK		0	-1	-1
16	2	11	31	3	COMPUTER	ZEITVERTREIB	INFORMATIK	0	224660000000009	5419
16	2	11	32	21	GANS	ENTE	ENTE	1	237010000000009	3130
16	2	11	33	32	KRAMPF	BEIN	BEIN	1	139960000000009	1959
16	2	11	34	28	VERSEUCHUNG	RATTE	PEST	0	187939999999991	3404
16	2	11	35	27	DOLCH	STICH	STICH	1	145319999999995	2519
16	2	11	36	11	SCHEIDUNG	INSTABILITÄT	GRUND	0	692960000000009	9419
16	2	11	37	1	SCHALTER	FLUGHAFEN	KASSE	0	299860000000009	3926
16	2	11	38	16	TRAKTOR	LENKSTANGE	LENKSTANGE	1	225380000000005	5711
16	2	11	39	14	LEISTUNG	PROVISION	ENERGIE	0	423139999999991	5807
16	2	11	40	8	REKORD	ARBEITSLOSIGKEIT		0	-1	-1
16	3	12	1	19	BAHNSTEIG	ANPASSUNG	GLEIS	0	322570000000019	4273
16	3	12	2	11	PROGRAMM	KINO	INFORMATIKER	0	608760000000009	9848
16	3	12	3	36	EINSPARUNG	RECHNUNG		0	-1	-1
16	3	12	4	4	KLOSTER	EINSCHRÄNKUNG	NONNE	0	135679999999981	4543
16	3	12	5	24	ALARM	ÜBUNG		0	-1	-1
16	3	12	6	26	EVOLUTION	ERWEITERUNG	FORTSCHRITT	0	639589999999991	12321
16	3	12	7	32	KOORDINATION	HANDHABUNG		0	-1	-1
16	3	12	8	8	KARTELL	KONSENS		0	-1	-1
16	3	12	9	18	PARTY	THEKE	FREUDE	0	318360000000009	5039
16	3	12	10	34	BLEI	STAHL	METALL	0	159170000000019	5327
16	3	12	11	5	BINDUNG	BABY	HALT	0	236360000000009	3166
16	3	12	12	14	SCHLAFWANDELN	UNWIRKLICHKEIT		0	-1	-1
16	3	12	13	2	GENIE	MATHEMATIK	WAHNSINN	0	203960000000009	5735
16	3	12	14	9	ADER	GESTEIN		0	-1	-1
16	3	12	15	20	HORN	WARNUNG	ALARM	0	140060000000009	2552
16	3	12	16	35	NOTLAGE	DILEMMA		0	-1	-1
16	3	12	17	25	BESTATTUNG	SELBSTMORD	GARB	0	208760000000009	3154
16	3	12	18	6	SCHLACHTUNG	SCHWEIN	SCHWEIN	1	278489999999991	3844
16	3	12	19	30	DORF	ISOLATION		0	-1	-1
16	3	12	20	27	BEEINFLUSSUNG	VERMARKTUNG		0	-1	-1
16	3	12	21	23	JUGEND	SCHWIMMBAD		0	-1	-1
16	3	12	22	12	HÖLLE	MYTHOS	TEUFEL	0	239170000000019	4550
16	3	12	23	10	ZAUBERKÜNSTLER	TRICK	ENTHÜLLEN	0	194460000000009	4264
16	3	12	24	39	ORDNUNG	ZUCHT	SAUBERKEIT	0	294760000000009	5535
16	3	12	25	7	HIRN	STUDIE		0	-1	-1
16	3	12	26	22	PARTEI	ABSTIMMUNG		0	-1	-1
16	3	12	27	38	ABEND	MORGEN	MORGEN	1	173189999999991	4999
16	3	12	28	13	STAAT	UNTERSTÜTZUNG	MACHT	0	1862	2719
16	3	12	29	28	UNSTERBLICHKEIT	AUFERSTEHUNG		0	-1	-1
16	3	12	30	33	ERÖFFNUNG	GRÜNDUNG		0	-1	-1
16	3	12	31	40	KERZE	DOCHT	DOCHT	1	1444.5	2535
16	3	12	32	17	BEGRÜNDER	PRÄSIDENT		0	-1	-1
16	3	12	33	16	FREUNDIN	ZÄRTLICHKEIT	ZÄRTLICHKEIT	1	290360000000009	6927
16	3	12	34	29	MOTOR	INDUSTRIALISIERUNG		0	-1	-1
16	3	12	35	1	EMPFINDUNG	GELASSENHEIT	EMOTION	0	242720000000019	3954
16	3	12	36	21	LIKÖR	SEKT		0	-1	-1
16	3	12	37	15	VERHAFTUNG	KLINGE		0	-1	-1
16	3	12	38	37	INVESTITION	KONZERN	ZUKUNFT	0	484479999999981	6700
16	3	12	39	31	REICH	PROFIT	ARM	0	158360000000009	2071
16	3	12	40	3	BEIFALL	APPLAUS	APPLAUS	1	160770000000019	2991
16	4	13	1	1	WAHNSINN	ANSTALT		0	-1	-1
16	4	13	2	23	STREIK	KONFLIKT		0	-1	-1
16	4	13	3	2	PARK	VEGETATION	VEGETATION	1	137570000000019	3303
16	4	13	4	9	STALL	KUH	KUH	1	163989999999991	2438
16	4	13	5	7	KRANZ	NEST	KERZEN	0	284070000000019	4040
16	4	13	6	36	KLEINIGKEIT	WAAGE		0	-1	-1
16	4	13	7	38	SUBMISSION	ERNIEDRIGUNG		0	-1	-1
16	4	13	8	30	HASS	GEFECHT	NEID	0	531970000000019	6055
16	4	13	9	31	TEICH	ÜBERSCHWEMMUNG		0	-1	-1
16	4	13	10	33	SENDER	NOTIZ	MODERATOR	0	239689999999991	5919
16	4	13	11	8	BEWUNDERUNG	SCHÖNHEIT	ANERKENNUNG	0	182889999999991	5284
16	4	13	12	40	REGENSCHIRM	BEDARF		0	-1	-1
16	4	13	13	6	BEGEISTERUNG	GEFÜHL		0	-1	-1
16	4	13	14	22	WIEDERHERSTELLUNG	VERSCHLECHTERUNG		0	-1	-1
16	4	13	15	5	AUFTAKT	SPIEL		0	-1	-1
16	4	13	16	16	TRAINING	PULS	SPORT	0	181589999999991	3343
16	4	13	17	28	NACHRICHT	GEBURTSTAG		0	-1	-1
16	4	13	18	17	WAFFE	KRIEG	KRIEG	1	163910000000009	4788
16	4	13	19	15	VERBRÜDERUNG	ENTSCHULDIGUNG	BÜNDNISS	0	922689999999991	11202
16	4	13	20	24	ENTSCHLOSSENHEIT	DURCHSETZUNG		0	-1	-1
16	4	13	21	25	GERICHTSHOF	UNWAHRHEIT	RICHTER	0	190239999999991	5779
16	4	13	22	12	TRAINER	STIL		0	-1	-1
16	4	13	23	34	FRAU	BLUSE		0	-1	-1
16	4	13	24	20	ZAHL	PHYSIK	MATHEMATIK	0	1723	6390
16	4	13	25	35	ZUCKER	SPEISE	SALZ	0	3332	4688
16	4	13	26	14	MUSIK	OPER	OPER	1	247070000000019	12529
16	4	13	27	10	MILCH	KÄSE		0	-1	-1
16	4	13	28	29	KONJUNKTUR	DIAGNOSE		0	-1	-1
16	4	13	29	11	DOKUMENT	BESCHEINIGUNG		0	-1	-1
16	4	13	30	18	BEWERTUNG	KELLNERIN		0	-1	-1
16	4	13	31	32	KLEIDERSCHRANK	HANDSCHUH		0	-1	-1
16	4	13	32	27	SUBSTANZ	SEELE	MITTEL	0	196770000000019	3639
16	4	13	33	21	REVOLUTION	WIDERSTAND		0	-1	-1
16	4	13	34	13	ZAHLUNG	QUITTUNG	QUITTUNG	1	314870000000019	4980
16	4	13	35	4	SPRECHER	AUFRUF	RADIO	0	231170000000019	3823
16	4	13	36	26	KUNSTWERK	AUFMACHUNG		0	-1	-1
16	4	13	37	39	FREILASSUNG	AUFENTHALT	FREIHEIT	0	311989999999991	5191
16	4	13	38	19	INSEL	URLAUBER	URLAUB	0	190839999999991	3376
16	4	13	39	37	FLAMME	LEUCHTE		0	-1	-1
16	4	13	40	3	OZEAN	KRABBE		0	-1	-1
16	5	14	1	22	AUTOR	ERFINDUNG	BUCH	0	154370000000019	2346
16	5	14	2	6	LIMIT	MAXIMUM	MAXIMUM	1	5056	7624
16	5	14	3	13	URLAUB	AUSFALL	STRAND	0	2999	4495
16	5	14	4	38	ZELT	ZIRKUS		0	-1	-1
16	5	14	5	12	UNHEIL	ALPTRAUM		0	-1	-1
16	5	14	6	33	KNOBLAUCH	VAMPIR	VAMPIER	1	2935	5031
16	5	14	7	30	DIAKONIE	VERSORGUNG	GESELLSCHAFT	0	243970000000019	5120
16	5	14	8	14	WANGE	CHRIST	KNOCHEN	0	8256	10264
16	5	14	9	40	LEBER	ORGAN	ORGAN	1	303029999999981	5834
16	5	14	10	2	SOLO	MUSIKINSTRUMENT	MUSIKER	0	471690000000037	7709
16	5	14	11	27	HINDERUNG	SIEGEL	HALT	0	400690000000037	4959
16	5	14	12	26	RASSE	NATIONALIST	NATIONALISMUS	0	4144	11090
16	5	14	13	10	SCHMUGGEL	IMPORT	IMPORT	1	271059999999963	6279
16	5	14	14	37	PARLAMENT	KANZLER	REGIERUNG	0	219690000000037	4333
16	5	14	15	36	SÄUFER	WIRT		0	-1	-1
16	5	14	16	1	GEMEINSCHAFT	ZUSAMMENARBEIT	ZUSAMMENHALT	0	374290000000037	6775
16	5	14	17	17	TECHNOLOGIE	GEHIRNWÄSCHE	ZUKUNFT	0	209490000000037	4259
16	5	14	18	29	FAUST	GEWALT		0	-1	-1
16	5	14	19	39	GESELLSCHAFT	EINHEIT	GEMEINDSCHAFT	0	455390000000037	9159
16	5	14	20	16	FREUNDSCHAFT	GEFÄHRTE		0	-1	-1
16	5	14	21	7	VORBEREITUNG	VERÖFFENTLICHUNG		0	-1	-1
16	5	14	22	4	INFLATION	ENTWERTUNG		0	-1	-1
16	5	14	23	21	UNABHÄNGIGKEIT	SELBSTBESTIMMUNG		0	-1	-1
16	5	14	24	28	SCHLÄGER	KRIMINALITÄT		0	-1	-1
16	5	14	25	19	MINIMUM	NOTWENDIGKEIT		0	-1	-1
16	5	14	26	34	NACHBARSCHAFT	HECKE		0	-1	-1
16	5	14	27	15	LAMM	MITTAGESSEN	FROMM	0	384809999999963	4784
16	5	14	28	25	FRIEDEN	ALLIANZ		0	-1	-1
16	5	14	29	11	PRÄDIKAT	PRIMA	AUSZEICHNUNG	0	286390000000037	7466
16	5	14	30	3	IDIOT	UNSINN	DEPP	0	778890000000037	8677
16	5	14	31	35	LIST	NAZI		0	-1	-1
16	5	14	32	31	TOD	NOTWEHR	LEBEN	0	319779999999981	4629
16	5	14	33	24	VATER	VORBILD	VORBILD	1	385690000000037	6961
16	5	14	34	32	SCHLUSSFOLGERUNG	KONSEQUENZ		0	-1	-1
16	5	14	35	23	FLÜCHTLING	ASYL	ASYL	1	242309999999963	3791
16	5	14	36	18	KONFRONTATION	RACHE		0	-1	-1
16	5	14	37	8	EXPERIMENT	UNTERSUCHUNG	VERSUCH	0	440109999999963	6587
16	5	14	38	20	ERKLÄRUNG	WISSENSCHAFT		0	-1	-1
16	5	14	39	5	GANG	TOR		0	-1	-1
16	5	14	40	9	INTENSIVSTATION	KRANKENHAUS	KOMA	0	437490000000037	7463
16	6	15	1	33	TAGEBUCH	BIOGRAPHIE	BIOGRAPHIE	1	994329999999981	12841
16	6	15	2	14	REGIME	ZERSCHLAGUNG	DIKTATUR	0	210079999999981	4413
16	6	15	3	20	REGENBOGEN	FARBE	FARBE	1	121340000000037	2241
16	6	15	4	3	VORSTAND	LEITER	BOSS	0	323079999999981	4551
16	6	15	5	31	ERMITTLUNG	SCHULD	POLIZEI	0	248720000000019	3985
16	6	15	6	16	SONNE	GRAD	MOND	0	1253	2919
16	6	15	7	9	SUBKULTUR	UNTERGRUND		0	-1	-1
16	6	15	8	2	UNTERSCHRIFT	FORMULAR		0	-1	-1
16	6	15	9	21	AUSEINANDERSETZUNG	ÜBERLEGUNG		0	-1	-1
16	6	15	10	13	WANDEL	ZWISCHENZEIT		0	-1	-1
16	6	15	11	39	DESSERT	HONIG		0	-1	-1
16	6	15	12	5	STÜTZE	BEGLEITER		0	-1	-1
16	6	15	13	29	INTERVENTION	STREIT		0	-1	-1
16	6	15	14	6	MANDANT	RECHT	VERTEIDIGER	0	4607	6951
16	6	15	15	17	KOOPERATION	MITHILFE		0	-1	-1
16	6	15	16	10	ZOO	BÄR		0	-1	-1
16	6	15	17	40	BEARBEITUNG	HONORAR		0	-1	-1
16	6	15	18	34	PATRIOTISMUS	EXTREMISMUS		0	-1	-1
16	6	15	19	36	INFORMATIK	PROGRAMMIERUNG	ALGEBRA	0	6039	7747
16	6	15	20	28	BILD	FOTO		0	-1	-1
16	6	15	21	35	GOTT	VEREHRUNG	GEBET	0	427609999999963	5663
16	6	15	22	22	STROH	WALDBRAND	WALDBRANNT	1	286309999999963	8047
16	6	15	23	15	TRITT	SOHLE		0	-1	-1
16	6	15	24	37	BEFRAGUNG	MEHRHEIT		0	-1	-1
16	6	15	25	27	KUNST	ARTIST		0	-1	-1
16	6	15	26	32	FORMEL	BERECHNUNG	ALGEBRA	0	231909999999963	4327
16	6	15	27	38	GEGNER	WAFFENSTILLSTAND		0	-1	-1
16	6	15	28	1	PYRAMIDE	ARCHITEKTUR	ÄGYPTEN	0	247120000000019	5903
16	6	15	29	24	AKTEUR	DRAMATIK		0	-1	-1
16	6	15	30	30	ERDBALL	WELTKARTE	ERDSCHEIBE	0	550790000000037	9975
16	6	15	31	23	OPPOSITION	VERWEIGERUNG	PARLAMENT	0	2911.5	6929
16	6	15	32	4	BRILLE	KRAWATTE		0	-1	-1
16	6	15	33	7	DONNER	BLITZ	BLITZ	1	123109999999963	2903
16	6	15	34	12	TECHNIKER	INGENIEUR	MASCHINE	0	331909999999963	5535
16	6	15	35	11	SCHÄTZUNG	SPEKULATION	ZÄHLUNG	0	196709999999963	4407
16	6	15	36	26	POLIZEI	EINSATZ	PISTOLE	0	2712	4089
16	6	15	37	8	GELIEBTE	GEHEIMNIS	FREMDGEHEN	0	538109999999963	7779
16	6	15	38	18	ERNÄHRUNG	EIWEIß		0	-1	-1
16	6	15	39	19	ARBEITER	EINKOMMEN		0	-1	-1
16	6	15	40	25	DRECK	VERUNREINIGUNG	SCHMUTZ	0	192479999999981	3272
16	7	16	1	40	VIRUS	ERREGER	INFEKTION	0	173820000000019	4060
16	7	16	2	21	RANG	HIERARCHIE	ORDNUNG	0	291979999999981	4973
16	7	16	3	5	NATION	EINIGKEIT	VISUM	0	441840000000037	7471
16	7	16	4	12	KAPITALISMUS	KOMMUNISMUS	SOZIALISMUS	0	4398.5	9775
16	7	16	5	34	STUDENT	KLAUSUR	PROFESSOR	0	220720000000019	7719
16	7	16	6	27	ROUTE	HEIMWEG	WEG	0	637540000000037	8087
16	7	16	7	22	DIREKTION	BESCHLUSS	RICHTUNG	0	287259999999963	4615
16	7	16	8	15	VISUM	TOURISMUS	TOURIST	0	620740000000037	8327
16	7	16	9	10	FLÄCHE	ZENTRUM	HEKTAR	0	2866.5	4755
16	7	16	10	20	ANLAGE	RENDITE		0	-1	-1
16	7	16	11	39	FLIRT	ROMANTIK	ROMANTISCH	0	136740000000037	3831
16	7	16	12	14	KOCH	OFEN	OFEN	1	1332	2271
16	7	16	13	35	FREUDE	LUST	PARTY	0	325409999999963	4271
16	7	16	14	9	SCHNITT	FILM		0	-1	-1
16	7	16	15	31	EXEKUTION	ERSCHIEßUNG	ERSCHIEDDUNG	1	425420000000019	7435
16	7	16	16	23	BOSS	HEMD	HEMD	1	136420000000019	2383
16	7	16	17	25	CHARAKTER	OFFENHEIT	HUMOR	0	294320000000019	5671
16	7	16	18	18	ASSISTENT	PROFESSION		0	-1	-1
16	7	16	19	32	BAUER	FARM		0	-1	-1
16	7	16	20	29	GERICHT	VERHANDLUNG		0	-1	-1
16	7	16	21	33	VERGÜTUNG	GELD	GELD	1	191120000000019	2663
16	7	16	22	17	JUSTIZ	GLAUBWÜRDIGKEIT	LYNCH	0	450320000000019	8553
16	7	16	23	38	PRIESTER	KATHEDRALE	KIRCHE	0	814140000000037	11099
16	7	16	24	19	AFFÄRE	PARTNERSCHAFT		0	-1	-1
16	7	16	25	11	PHASE	STADIUM		0	-1	-1
16	7	16	26	3	SEE	WASSER		0	-1	-1
16	7	16	27	7	KOMMENTAR	PRESSE		0	-1	-1
16	7	16	28	30	AUSKUNFT	PROPAGANDA		0	-1	-1
16	7	16	29	2	GEFAHR	HAI		0	-1	-1
16	7	16	30	28	BOOT	MATROSE		0	-1	-1
16	7	16	31	8	BEFUGNIS	ERMÄCHTIGUNG	ERLAUBNIS	0	175520000000019	4743
16	7	16	32	24	MODE	HOSE	KRAWATTE	0	439920000000019	7076
16	7	16	33	1	BEHÖRDE	KÜNDIGUNG		0	-1	-1
16	7	16	34	4	UNRECHT	BENACHTEILIGUNG		0	-1	-1
16	7	16	35	37	MÖRDER	SÜNDE	TODSCHLAG	0	588520000000019	8525
16	7	16	36	26	PUBLIKUM	ZUSCHAUER	ZUSCHAUER	1	917640000000037	10615
16	7	16	37	36	BOMBE	TERRORIST	TERRORIST	1	156720000000019	3951
16	7	16	38	16	BIRKE	LAUB	BAUM	0	157079999999981	2359
16	7	16	39	6	BEVÖLKERUNG	MASSE		0	-1	-1
16	7	16	40	13	JOURNALIST	PRESSEFREIHEIT		0	-1	-1
16	8	1	1	22	LÖSUNG	PROBLEM	ANTWORT	0	1380	4769
16	8	1	2	15	BECHER	KAFFEE	KAFFEE	1	203930000000075	3887
16	8	1	3	27	GRUNDRECHT	VERFASSUNG	GRUNDGESETZ	0	2439.5	9231
16	8	1	4	17	STAUB	SAUBERKEIT		0	-1	-1
16	8	1	5	36	RÜCKSCHRITT	VERGANGENHEIT	FORTSCHRITT	0	377530000000075	7903
16	8	1	6	14	STERN	WEIHNACHTEN	WEIHNACHTEN	1	1591.5	3343
16	8	1	7	28	URHEBER	KAUSALITÄT	RECHT	0	1791.5	4343
16	8	1	8	26	SKLAVE	KÖNIG	KÖNIG	1	1503.5	2935
16	8	1	9	21	DEMOKRATIE	SYSTEM	DIKTATUR	0	783140000000037	10095
16	8	1	10	11	GEHIRN	BEWUSSTSEIN	WÄSCHE	0	199140000000037	2899
16	8	1	11	7	ZEITUNG	DRUCK	JORNALIST	0	262740000000037	9899
16	8	1	12	12	NUTZEN	KOSTEN	GEBEN	0	5087.5	7095
16	8	1	13	24	BEDÜRFNIS	WERBUNG		0	-1	-1
16	8	1	14	6	CHAOS	STRUKTUR		0	-1	-1
16	8	1	15	16	VOGEL	KATZE	AMSEL	0	6071.5	7025
16	8	1	16	31	NÄSSE	GEWITTER	GEWITTER	1	164540000000037	3613
16	8	1	17	19	ERDE	STEIN	SCHEIBE	0	249940000000037	4695
16	8	1	18	35	FIGUR	BRETT		0	-1	-1
16	8	1	19	37	ANEKDOTE	WITZ	GESCHICHTE	0	294340000000037	4607
16	8	1	20	10	ABSPRACHE	VERTRAG		0	-1	-1
16	8	1	21	2	MASCHINE	APPARAT		0	-1	-1
16	8	1	22	5	BERUF	ANERKENNUNG		0	-1	-1
16	8	1	23	33	RÜSTUNG	ANGRIFF	ANGRIFF	1	1319.5	4280
16	8	1	24	40	PUPPE	KIND	KINDER	1	178340000000037	3631
16	8	1	25	39	SCHAMGEFÜHL	KÖRPER		0	-1	-1
16	8	1	26	23	SÄNGER	KÜNSTLER		0	-1	-1
16	8	1	27	25	SPASS	FEIER	SPIEL	0	5503.5	6431
16	8	1	28	30	BEGRIFF	BEDEUTUNG	WORT	0	220730000000075	3127
16	8	1	29	32	EINGEBUNG	IDEE		0	-1	-1
16	8	1	30	13	KUGEL	QUADRAT		0	-1	-1
16	8	1	31	34	EMPFEHLUNG	RAT	SCHREIBEN	0	604740000000037	7674
16	8	1	32	3	STILLE	EINSAMKEIT		0	-1	-1
16	8	1	33	4	STURM	WINDHAUCH	DRANG	0	326040000000037	5409
16	8	1	34	18	TRINKSPRUCH	SPRICHWORT	SPRICHWORT	1	693040000000037	9794
16	8	1	35	8	BARGELD	WERT	KREDIT	0	5727.5	8804
16	8	1	36	20	INFORMATION	INHALT		0	-1	-1
16	8	1	37	9	FORM	KREIS	QUADRAT	0	2638	5383
16	8	1	38	38	FÄHIGKEIT	VERANLAGUNG		0	-1	-1
16	8	1	39	1	PELZ	FUCHS	FUCHS	1	165640000000037	2640
16	8	1	40	29	MANGEL	VERZICHT	ERSCHEINUNG	0	161459999999963	3591
