## Supplementary material for "Vast amounts of encoded items nullify but do not reverse the effect of sleep on declarative memory": Dataset: PAL_17_1_2.xlsx

### Sheet: Sheet1
VP_Nr	Block	VersioN	counter	pair_code	cue	correct_answer	answer	accuracy	reactiontime1	reactiontime2
17	1	16	1	12	KAPITALISMUS	KOMMUNISMUS	KOMMUNISMUS	1	2778.5	5058
17	1	16	2	19	AFFÄRE	PARTNERSCHAFT	PARTNERSCHAFT	1	2623.7	4351
17	1	16	3	4	UNRECHT	BENACHTEILIGUNG	RECHT	0	1559.7	2223
17	1	16	4	35	FREUDE	LUST	LEID	0	3003.6	3503
17	1	16	5	16	BIRKE	LAUB	LAUB	1	1391.5	1959
17	1	16	6	33	VERGÜTUNG	GELD		0	3959.5	5669
17	1	16	7	2	GEFAHR	HAI		0	-1	-1
17	1	16	8	37	MÖRDER	SÜNDE	SÜNDE	1	1391.5	3543
17	1	16	9	23	BOSS	HEMD	CHEF	0	1447.5	2065
17	1	16	10	29	GERICHT	VERHANDLUNG	RECHT	0	5773.2	6693
17	1	16	11	30	AUSKUNFT	PROPAGANDA		0	506560000000001	7999
17	1	16	12	26	PUBLIKUM	ZUSCHAUER		0	-1	-1
17	1	16	13	1	BEHÖRDE	KÜNDIGUNG	KÜNDIGUNG	1	2695.5	4519
17	1	16	14	9	SCHNITT	FILM		0	-1	-1
17	1	16	15	40	VIRUS	ERREGER	INFEKTIOB	0	572339999999999	7027
17	1	16	16	18	ASSISTENT	PROFESSION		0	-1	-1
17	1	16	17	22	DIREKTION	BESCHLUSS		0	-1	-1
17	1	16	18	39	FLIRT	ROMANTIK		0	-1	-1
17	1	16	19	15	VISUM	TOURISMUS	AUFENTHALT	0	2671.5	8167
17	1	16	20	20	ANLAGE	RENDITE		0	-1	-1
17	1	16	21	13	JOURNALIST	PRESSEFREIHEIT	KOMMENTAR	0	2247.5	3687
17	1	16	22	28	BOOT	MATROSE	MEER	0	1535.5	2319
17	1	16	23	27	ROUTE	HEIMWEG	FAHRT	0	246370000000001	3431
17	1	16	24	7	KOMMENTAR	PRESSE	JOURNALIST	0	160770000000001	6271
17	1	16	25	38	PRIESTER	KATHEDRALE	GLAUBE	0	1967.5	2775
17	1	16	26	3	SEE	WASSER	BOOT	0	7189.5	8097
17	1	16	27	17	JUSTIZ	GLAUBWÜRDIGKEIT	ANKLAGE	0	356129999999999	6525
17	1	16	28	32	BAUER	FARM	FARM	1	951700000000012	1615
17	1	16	29	5	NATION	EINIGKEIT	BOTSCHAFT	0	523170000000001	6959
17	1	16	30	8	BEFUGNIS	ERMÄCHTIGUNG		0	-1	-1
17	1	16	31	14	KOCH	OFEN		0	10863.7	13159
17	1	16	32	21	RANG	HIERARCHIE	HIERARCHIE	1	270370000000001	5183
17	1	16	33	6	BEVÖLKERUNG	MASSE		0	-1	-1
17	1	16	34	31	EXEKUTION	ERSCHIEßUNG	ERSCHIESSUNG	1	1631.5	4311
17	1	16	35	10	FLÄCHE	ZENTRUM		0	-1	-1
17	1	16	36	36	BOMBE	TERRORIST	TERRORIST	1	135060000000001	3153
17	1	16	37	24	MODE	HOSE	HOSE	1	167770000000001	2461
17	1	16	38	25	CHARAKTER	OFFENHEIT	OFFENHEIT	1	3407.5	7711
17	1	16	39	34	STUDENT	KLAUSUR		0	300770000000001	4951
17	1	16	40	11	PHASE	STADIUM		0	-1	-1
17	2	15	1	35	GOTT	VEREHRUNG	GLAUBE	0	217880000000005	3362
17	2	15	2	7	DONNER	BLITZ	BLITZ	1	127980000000005	2725
17	2	15	3	37	BEFRAGUNG	MEHRHEIT	INTERVIEW	0	541760000000009	7569
17	2	15	4	19	ARBEITER	EINKOMMEN	EINKOMMEN	1	170380000000005	4759
17	2	15	5	39	DESSERT	HONIG	EIS	0	6460.5	7879
17	2	15	6	8	GELIEBTE	GEHEIMNIS	AFFÄRE	0	160280000000005	2721
17	2	15	7	26	POLIZEI	EINSATZ	FESNAHME	0	236010000000009	4021
17	2	15	8	17	KOOPERATION	MITHILFE	PARTNERSCHAFT	0	1817.5	5615
17	2	15	9	23	OPPOSITION	VERWEIGERUNG	KOALITION	0	316380000000005	8855
17	2	15	10	13	WANDEL	ZWISCHENZEIT	ÄNDERUNG	0	733580000000005	9345
17	2	15	11	29	INTERVENTION	STREIT	EINGREIFEN	0	216000000000931	5759
17	2	15	12	4	BRILLE	KRAWATTE		0	-1	-1
17	2	15	13	10	ZOO	BÄR	TIER	0	129880000000005	2777
17	2	15	14	27	KUNST	ARTIST	KULTUR	0	256969999999995	4133
17	2	15	15	36	INFORMATIK	PROGRAMMIERUNG	COMPUTER	0	156780000000005	2887
17	2	15	16	2	UNTERSCHRIFT	FORMULAR		0	-1	-1
17	2	15	17	9	SUBKULTUR	UNTERGRUND	INTEGRATION	0	267130000000005	4711
17	2	15	18	33	TAGEBUCH	BIOGRAPHIE		0	-1	-1
17	2	15	19	28	BILD	FOTO		0	-1	-1
17	2	15	20	38	GEGNER	WAFFENSTILLSTAND	VERBÜNDETER	0	231330000000005	6721
17	2	15	21	1	PYRAMIDE	ARCHITEKTUR	WÜRFEL	0	212580000000005	3129
17	2	15	22	5	STÜTZE	BEGLEITER		0	-1	-1
17	2	15	23	31	ERMITTLUNG	SCHULD	POLIZEI	0	459180000000005	6503
17	2	15	24	14	REGIME	ZERSCHLAGUNG	DEMOKRATIE	0	215969999999995	4483
17	2	15	25	22	STROH	WALDBRAND		0	-1	-1
17	2	15	26	15	TRITT	SOHLE		0	-1	-1
17	2	15	27	40	BEARBEITUNG	HONORAR		0	-1	-1
17	2	15	28	32	FORMEL	BERECHNUNG	MATHEMATIK	0	143969999999995	2893
17	2	15	29	24	AKTEUR	DRAMATIK	BETEILIGT	0	290580000000005	4469
17	2	15	30	30	ERDBALL	WELTKARTE	STEIN	0	181969999999995	2691
17	2	15	31	18	ERNÄHRUNG	EIWEIß	GESUNDHEIT	0	561019999999995	11367
17	2	15	32	20	REGENBOGEN	FARBE		0	-1	-1
17	2	15	33	25	DRECK	VERUNREINIGUNG		0	-1	-1
17	2	15	34	34	PATRIOTISMUS	EXTREMISMUS	NATIONALISMUS	0	199169999999995	7839
17	2	15	35	11	SCHÄTZUNG	SPEKULATION	ERHEBUNG	0	447039999999991	6863
17	2	15	36	16	SONNE	GRAD	MOND	0	146380000000005	2201
17	2	15	37	12	TECHNIKER	INGENIEUR		0	-1	-1
17	2	15	38	6	MANDANT	RECHT	ANWALT	0	186169999999995	2699
17	2	15	39	21	AUSEINANDERSETZUNG	ÜBERLEGUNG		0	-1	-1
17	2	15	40	3	VORSTAND	LEITER	ANGESTELLTER	0	298369999999995	5231
17	3	14	1	25	FRIEDEN	ALLIANZ	KRIEG	0	137279999999981	2197
17	3	14	2	18	KONFRONTATION	RACHE		0	-1	-1
17	3	14	3	9	INTENSIVSTATION	KRANKENHAUS	KRANKENHAUS	1	3455	5423
17	3	14	4	34	NACHBARSCHAFT	HECKE		0	-1	-1
17	3	14	5	2	SOLO	MUSIKINSTRUMENT	EINSAM	0	5608	8752
17	3	14	6	36	SÄUFER	WIRT	ALKOHOL	0	2060.5	3458
17	3	14	7	22	AUTOR	ERFINDUNG	BUCH	0	134539999999991	2581
17	3	14	8	37	PARLAMENT	KANZLER	WAHLEN	0	3211.5	5427
17	3	14	9	19	MINIMUM	NOTWENDIGKEIT	MAXIMUM	0	143339999999991	2740
17	3	14	10	31	TOD	NOTWEHR		0	-1	-1
17	3	14	11	28	SCHLÄGER	KRIMINALITÄT		0	-1	-1
17	3	14	12	8	EXPERIMENT	UNTERSUCHUNG		0	-1	-1
17	3	14	13	40	LEBER	ORGAN	NIERE	0	240779999999981	3691
17	3	14	14	32	SCHLUSSFOLGERUNG	KONSEQUENZ	FAZIT	0	104347000000002	11529
17	3	14	15	35	LIST	NAZI	TÄUSCHUNG	0	274679999999981	4779
17	3	14	16	30	DIAKONIE	VERSORGUNG	KIRCHE	0	279179999999981	3696
17	3	14	17	6	LIMIT	MAXIMUM	BESCHRÄNKUNG	0	6104	13944
17	3	14	18	15	LAMM	MITTAGESSEN	SCHAF	0	243510000000009	3384
17	3	14	19	3	IDIOT	UNSINN	DUMMHEIT	0	239179999999981	4027
17	3	14	20	4	INFLATION	ENTWERTUNG	DEFLATION	0	266120000000019	8901
17	3	14	21	16	FREUNDSCHAFT	GEFÄHRTE	VERTRAUEN	0	2031	3768
17	3	14	22	11	PRÄDIKAT	PRIMA		0	-1	-1
17	3	14	23	10	SCHMUGGEL	IMPORT	WAFFEN	0	615879999999981	8218
17	3	14	24	1	GEMEINSCHAFT	ZUSAMMENARBEIT	SOZIAL	0	312289999999991	10749
17	3	14	25	23	FLÜCHTLING	ASYL	KRISE	0	4398	6766
17	3	14	26	12	UNHEIL	ALPTRAUM	HEIL	0	1848	2744
17	3	14	27	29	FAUST	GEWALT		0	-1	-1
17	3	14	28	21	UNABHÄNGIGKEIT	SELBSTBESTIMMUNG		0	-1	-1
17	3	14	29	24	VATER	VORBILD		0	-1	-1
17	3	14	30	20	ERKLÄRUNG	WISSENSCHAFT	ARGUMENT	0	7452	8849
17	3	14	31	27	HINDERUNG	SIEGEL		0	-1	-1
17	3	14	32	39	GESELLSCHAFT	EINHEIT	SOLIDARITÄT	0	122779999999981	5636
17	3	14	33	5	GANG	TOR		0	-1	-1
17	3	14	34	17	TECHNOLOGIE	GEHIRNWÄSCHE	ZUKUNFT	0	2104	5112
17	3	14	35	13	URLAUB	AUSFALL	SONNE	0	170379999999981	2445
17	3	14	36	33	KNOBLAUCH	VAMPIR		0	-1	-1
17	3	14	37	7	VORBEREITUNG	VERÖFFENTLICHUNG		0	-1	-1
17	3	14	38	14	WANGE	CHRIST		0	-1	-1
17	3	14	39	38	ZELT	ZIRKUS	CAMPING	0	331979999999981	5024
17	3	14	40	26	RASSE	NATIONALIST	NATION	0	468679999999981	7263
17	4	13	1	7	KRANZ	NEST		0	-1	-1
17	4	13	2	25	GERICHTSHOF	UNWAHRHEIT	URTEIL	0	1911	4591
17	4	13	3	40	REGENSCHIRM	BEDARF		0	-1	-1
17	4	13	4	17	WAFFE	KRIEG	KUGEL	0	1871	2743
17	4	13	5	28	NACHRICHT	GEBURTSTAG	BRIEF	0	298310000000009	4447
17	4	13	6	16	TRAINING	PULS	SPORT	0	2111	2799
17	4	13	7	18	BEWERTUNG	KELLNERIN		0	-1	-1
17	4	13	8	20	ZAHL	PHYSIK		0	-1	-1
17	4	13	9	24	ENTSCHLOSSENHEIT	DURCHSETZUNG	ZWEIFEL	0	11599	13189
17	4	13	10	19	INSEL	URLAUBER		0	-1	-1
17	4	13	11	1	WAHNSINN	ANSTALT	CHAOS	0	4191	5751
17	4	13	12	38	SUBMISSION	ERNIEDRIGUNG		0	-1	-1
17	4	13	13	2	PARK	VEGETATION		0	-1	-1
17	4	13	14	6	BEGEISTERUNG	GEFÜHL		0	-1	-1
17	4	13	15	26	KUNSTWERK	AUFMACHUNG	BILD	0	3663	4779
17	4	13	16	4	SPRECHER	AUFRUF	REDE	0	435510000000009	5109
17	4	13	17	9	STALL	KUH	PFERD	0	1613	2629
17	4	13	18	13	ZAHLUNG	QUITTUNG	KAUF	0	558310000000009	6815
17	4	13	19	27	SUBSTANZ	SEELE	STOFF	0	3455	4567
17	4	13	20	22	WIEDERHERSTELLUNG	VERSCHLECHTERUNG	REPERATUR	0	861410000000009	11055
17	4	13	21	8	BEWUNDERUNG	SCHÖNHEIT		0	-1	-1
17	4	13	22	32	KLEIDERSCHRANK	HANDSCHUH		0	-1	-1
17	4	13	23	3	OZEAN	KRABBE	WASSER	0	1303	4639
17	4	13	24	5	AUFTAKT	SPIEL	ANFANG	0	428710000000009	11103
17	4	13	25	23	STREIK	KONFLIKT		0	-1	-1
17	4	13	26	11	DOKUMENT	BESCHEINIGUNG	BRIEF	0	267660000000009	3959
17	4	13	27	39	FREILASSUNG	AUFENTHALT	AMNESTIE	0	591120000000019	8119
17	4	13	28	14	MUSIK	OPER	SÄNGER	0	531910000000009	8399
17	4	13	29	37	FLAMME	LEUCHTE	FEUER	0	139660000000009	2103
17	4	13	30	33	SENDER	NOTIZ	EMPFÄNGER	0	139910000000009	3321
17	4	13	31	31	TEICH	ÜBERSCHWEMMUNG	WASSER	0	420510000000009	5365
17	4	13	32	29	KONJUNKTUR	DIAGNOSE	REZESSION	0	4119	6415
17	4	13	33	35	ZUCKER	SPEISE	SALZ	0	163210000000009	2390
17	4	13	34	30	HASS	GEFECHT	LIEBE	0	191310000000009	2881
17	4	13	35	12	TRAINER	STIL	SPORT	0	1303	1943
17	4	13	36	15	VERBRÜDERUNG	ENTSCHULDIGUNG	VERFEINDET	0	2815	5631
17	4	13	37	34	FRAU	BLUSE	MANN	0	1087	1781
17	4	13	38	21	REVOLUTION	WIDERSTAND		0	-1	-1
17	4	13	39	10	MILCH	KÄSE		0	-1	-1
17	4	13	40	36	KLEINIGKEIT	WAAGE		0	-1	-1
17	5	12	1	34	BLEI	STAHL	STAHL	1	173540000000037	2759
17	5	12	2	39	ORDNUNG	ZUCHT	CHAOS	0	149129999999981	2675
17	5	12	3	26	EVOLUTION	ERWEITERUNG	ZUKUNFT*	0	181529999999981	3182
17	5	12	4	12	HÖLLE	MYTHOS	HIMMELREICH	0	223329999999981	6945
17	5	12	5	32	KOORDINATION	HANDHABUNG	ORIENTIERUNG	0	449529999999981	7155
17	5	12	6	24	ALARM	ÜBUNG		0	-1	-1
17	5	12	7	35	NOTLAGE	DILEMMA	CHAOS	0	364329999999981	4529
17	5	12	8	17	BEGRÜNDER	PRÄSIDENT	VORSTAND	0	118912999999998	13529
17	5	12	9	33	ERÖFFNUNG	GRÜNDUNG	GRÜNDUNG	1	3763.5	5549
17	5	12	10	38	ABEND	MORGEN	NACHT	0	290470000000019	3759
17	5	12	11	11	PROGRAMM	KINO		0	-1	-1
17	5	12	12	4	KLOSTER	EINSCHRÄNKUNG	NONNE	0	252990000000037	4929
17	5	12	13	18	PARTY	THEKE		0	172129999999981	4889
17	5	12	14	13	STAAT	UNTERSTÜTZUNG	NATION	0	258309999999963	3975
17	5	12	15	37	INVESTITION	KONZERN		0	-1	-1
17	5	12	16	28	UNSTERBLICHKEIT	AUFERSTEHUNG	WIEDERAUFERSTEHUNG	0	171129999999981	5783
17	5	12	17	29	MOTOR	INDUSTRIALISIERUNG	AUTO	0	167909999999963	2433
17	5	12	18	3	BEIFALL	APPLAUS	APPLAUS	1	177079999999981	3909
17	5	12	19	22	PARTEI	ABSTIMMUNG	WAHLEN	0	264729999999981	3783
17	5	12	20	21	LIKÖR	SEKT	SEKT	1	2338	3599
17	5	12	21	7	HIRN	STUDIE	GEDANKE	0	676729999999981	10247
17	5	12	22	15	VERHAFTUNG	KLINGE	HANDSCHELLEN	0	206309999999963	5607
17	5	12	23	8	KARTELL	KONSENS	KONSENS	1	100347999999998	11935
17	5	12	24	14	SCHLAFWANDELN	UNWIRKLICHKEIT		0	-1	-1
17	5	12	25	2	GENIE	MATHEMATIK	MATHEMATIK	1	143909999999963	2963
17	5	12	26	25	BESTATTUNG	SELBSTMORD	GRAB	0	167509999999963	2571
17	5	12	27	30	DORF	ISOLATION	ISOLATION	1	135109999999963	2751
17	5	12	28	27	BEEINFLUSSUNG	VERMARKTUNG		0	-1	-1
17	5	12	29	40	KERZE	DOCHT	WACHS	0	147109999999963	2175
17	5	12	30	10	ZAUBERKÜNSTLER	TRICK	TRICK	1	127429999999981	2111
17	5	12	31	19	BAHNSTEIG	ANPASSUNG	GLEIS	0	163109999999963	3455
17	5	12	32	23	JUGEND	SCHWIMMBAD		0	-1	-1
17	5	12	33	16	FREUNDIN	ZÄRTLICHKEIT		0	-1	-1
17	5	12	34	9	ADER	GESTEIN	STEIN	0	494329999999981	7055
17	5	12	35	31	REICH	PROFIT	PROFIT	1	183929999999981	2865
17	5	12	36	6	SCHLACHTUNG	SCHWEIN	SCHWEIN	1	518129999999981	6369
17	5	12	37	20	HORN	WARNUNG		0	-1	-1
17	5	12	38	1	EMPFINDUNG	GELASSENHEIT		0	-1	-1
17	5	12	39	5	BINDUNG	BABY		0	-1	-1
17	5	12	40	36	EINSPARUNG	RECHNUNG		0	-1	-1
17	6	11	1	3	COMPUTER	ZEITVERTREIB	SPIEL	0	226540000000037	3479
17	6	11	2	31	KOPPEL	STIER		0	-1	-1
17	6	11	3	27	DOLCH	STICH	STO?	0	159940000000037	6639
17	6	11	4	33	STURZ	REGIERUNG	FLUG	0	201540000000037	2871
17	6	11	5	13	FEHLTRITT	VERANTWORTUNG		0	-1	-1
17	6	11	6	23	KATEGORIE	GÜLTIGKEIT		0	3219	6835
17	6	11	7	1	SCHALTER	FLUGHAFEN		0	-1	-1
17	6	11	8	5	INSTITUTION	ABTEILUNG		0	-1	-1
17	6	11	9	34	SYMBOL	WAPPEN		0	-1	-1
17	6	11	10	15	ATTRAKTION	WELTWUNDER	FREIZEIT	0	461140000000037	7427
17	6	11	11	36	WALZER	GALA		0	-1	-1
17	6	11	12	26	HAND	GESTE		0	-1	-1
17	6	11	13	2	UNTAUGLICHKEIT	FAHRER		0	-1	-1
17	6	11	14	17	HANDSCHRIFT	BUCHSTABE	BUCHSTABE	1	326940000000037	5989
17	6	11	15	9	WAHL	GREMIUM	PARTEI	0	3359.5	4783
17	6	11	16	39	GEWINNUNG	WERBER	PRODUKTION	0	224679999999981	3927
17	6	11	17	22	KARTE	HINDERNIS		0	-1	-1
17	6	11	18	18	TREIBSTOFF	KILOMETER	MOTOR	0	1749.5	3949
17	6	11	19	24	AUSSCHAU	GIPFEL		0	-1	-1
17	6	11	20	28	VERSEUCHUNG	RATTE		0	520740000000037	11791
17	6	11	21	20	VATERUNSER	RELIGION	KIRCHE	0	170329999999981	3463
17	6	11	22	35	BEHANDLUNG	MANDEL	MEDIZIN	0	2901	4139
17	6	11	23	4	MEDAILLE	WETTBEWERB	TROPHÄE	0	1906.5	9315
17	6	11	24	14	LEISTUNG	PROVISION		0	-1	-1
17	6	11	25	32	KRAMPF	BEIN	BEIN	1	1439.5	2319
17	6	11	26	40	WIND	ELEMENT	STO?	0	3359.5	4159
17	6	11	27	37	HIRTE	SCHAF	SCHAF	1	125529999999981	2271
17	6	11	28	30	STRATEGIE	NÄHERUNG		0	-1	-1
17	6	11	29	6	AMATEUR	HOBBY	HOBBY	1	272229999999981	3911
17	6	11	30	12	ATOM	MOLEKÜL	NUKLEAR	0	2695.5	4023
17	6	11	31	8	REKORD	ARBEITSLOSIGKEIT	GUINESS	0	311929999999981	4591
17	6	11	32	7	BODEN	FUND	TURNEN	0	177529999999981	2863
17	6	11	33	11	SCHEIDUNG	INSTABILITÄT	EHE	0	2623.5	3169
17	6	11	34	29	BUDE	KÜHLSCHRANK		0	-1	-1
17	6	11	35	38	WEG	WILLE		0	-1	-1
17	6	11	36	21	GANS	ENTE	ENTE	1	1719.5	2759
17	6	11	37	16	TRAKTOR	LENKSTANGE	FELD	0	251129999999981	3369
17	6	11	38	25	PHILOSOPHIE	SINN		0	-1	-1
17	6	11	39	19	BEGNADIGUNG	DROHUNG	HINRICHTUNG	0	357429999999981	5263
17	6	11	40	10	ZULASSUNG	NACHWEIS		0	-1	-1
17	7	10	1	19	DROGE	VERHEIMLICHUNG	SUCHT	0	388559999999963	4641
17	7	10	2	28	ANKÜNDIGUNG	EXAMEN		0	-1	-1
17	7	10	3	4	FAHRT	AUTOBAHN		0	-1	-1
17	7	10	4	18	FASCHIST	IDEOLOGIE	SOZIALIST	0	194129999999981	4663
17	7	10	5	3	LINIE	BUS	PYRAMIDE	0	234359999999963	3887
17	7	10	6	13	GENAUIGKEIT	AUFMERKSAMKEIT		0	-1	-1
17	7	10	7	24	MAKEL	SELBSTBEWUSSTSEIN		0	253390000000037	10199
17	7	10	8	38	REDAKTEUR	KORRESPONDENZ	KOMMENTAR	0	251159999999963	4023
17	7	10	9	6	ABSCHLUSS	PROJEKT	ENDE	0	357540000000037	4267
17	7	10	10	40	PEITSCHE	MISSHANDLUNG		0	-1	-1
17	7	10	11	9	VOLK	GEMEINDE	NATION	0	210059999999963	4092
17	7	10	12	2	KAMERADSCHAFT	PARTNER		0	-1	-1
17	7	10	13	27	MONSTER	MUT		0	-1	-1
17	7	10	14	25	PARADIES	MENSCH	HIMMELREICH	0	208759999999963	5185
17	7	10	15	39	ERMORDUNG	GESTÄNDNIS	GIFT	0	433209999999963	5469
17	7	10	16	15	PATIENT	THERAPIE	ARZT	0	177540000000037	2749
17	7	10	17	26	POLITIKER	ZUVERSICHT	WAHLEN	0	4279	6553
17	7	10	18	12	ZENTIMETER	METER	LÄNGE	0	338340000000037	6199
17	7	10	19	8	UMARMUNG	INTEGRATION		0	-1	-1
17	7	10	20	11	DIREKTOR	GESCHÄFT	VORSTAND	0	246340000000037	3719
17	7	10	21	21	ELITE	VERMÖGEN	HIERARCHIE	0	219940000000037	5119
17	7	10	22	32	SCHIFFBRUCH	UNGLÜCKSFALL	BOOT	0	356740000000037	4489
17	7	10	23	14	ZUSAMMENHANG	VORZEICHEN		0	-1	-1
17	7	10	24	37	NEUROSE	PSYCHOLOGIE	GEHIRN	0	208759999999963	3175
17	7	10	25	22	LIEGE	VERANDA	STUHL	0	245540000000037	3335
17	7	10	26	23	SCHNORCHEL	ATLANTIK		0	-1	-1
17	7	10	27	34	VERDROSSENHEIT	RESIGNATION	OFFENHEIT	0	288759999999963	4543
17	7	10	28	30	PASSION	ORGASMUS	LEIDENSCHAFT	0	613540000000037	8263
17	7	10	29	17	KÄFER	RUINE	INSEKT	0	147090000000037	2391
17	7	10	30	36	GESCHLECHT	MANN	MANN	1	224759999999963	3127
17	7	10	31	31	SAMT	STOFF	SEIDE	0	155940000000037	2271
17	7	10	32	1	PROGNOSE	GEWISSHEIT	ZUKUNFT	0	264740000000037	3907
17	7	10	33	5	ANZUG	BÖRSE		0	-1	-1
17	7	10	34	7	LOYALITÄT	BRUDER	BRUDERSCHAFT	0	378359999999963	7335
17	7	10	35	33	OPERATION	KOMA	MOND	0	691140000000037	8663
17	7	10	36	35	VERLAUF	ENDUNG		0	-1	-1
17	7	10	37	16	STRICH	SKIZZE		0	-1	-1
17	7	10	38	10	MAGEN	RESTAURANT		0	-1	-1
17	7	10	39	20	SPIRALE	FRUCHTBARKEIT		0	-1	-1
17	7	10	40	29	ZUSPITZUNG	PUNKT	KONFLIKT	0	251159999999963	4719
17	8	9	1	27	STRICK	SCHLINGE	WOLLE	0	715369999999925	12977
17	8	9	2	10	VORTRAG	REDNER	PUBLIKUM	0	252359999999963	4703
17	8	9	3	8	ANHÄNGER	MEISTER	FÜHRER	0	482909999999963	6368
17	8	9	4	30	ZUGEHÖRIGKEIT	GENERATION	NATIONALITÄT	0	175059999999963	7030
17	8	9	5	39	ABRECHNUNG	BANKIER		0	-1	-1
17	8	9	6	38	SEILTÄNZER	SCHWERPUNKT	SÄNGER	0	300769999999925	4543
17	8	9	7	6	BÜRGSCHAFT	VOLLMACHT		0	-1	-1
17	8	9	8	11	GESCHOSS	PFEIL	KUGEL	0	229280000000075	3212
17	8	9	9	12	HALLE	TURNIER	ZELT	0	745580000000075	9327
17	8	9	10	4	TÜR	SCHRANK	WAND	0	175180000000075	2671
17	8	9	11	5	KAMERAD	OPFER	SOLDAT	0	471159999999963	6346
17	8	9	12	9	KOCHTOPF	BÜGELEISEN	KOCHEN	0	3662.5	5589
17	8	9	13	28	GEMÜT	HEITERKEIT		0	-1	-1
17	8	9	14	13	SARG	GRAB	TOD	0	212769999999925	2746
17	8	9	15	35	AUFPRALL	FALL	UNFALL	0	224140000000037	4804
17	8	9	16	37	STUDIUM	WIRTSCHAFT	LEHRE	0	183959999999963	3527
17	8	9	17	2	GEDULD	KONTROLLE		0	-1	-1
17	8	9	18	7	SPRÜHREGEN	FLUSS		0	-1	-1
17	8	9	19	23	TOTSCHLAG	BRUTALITÄT	ANKLAGE	0	510459999999963	7256
17	8	9	20	16	KRANKHEIT	SYMPTOM	HEILUNG	0	438380000000075	6087
17	8	9	21	22	TAKT	HARFE	MUSIK	0	125559999999963	2199
17	8	9	22	14	VERANSTALTUNG	ÖFFENTLICHKEIT	FEST	0	189580000000075	2415
17	8	9	23	40	GESCHENK	UNDANK		0	-1	-1
17	8	9	24	24	GANGSTER	VERBRECHEN		0	-1	-1
17	8	9	25	33	ÄHNLICHKEIT	WIEDERHOLUNG		0	-1	-1
17	8	9	26	25	FINDIGKEIT	EINFALL		0	-1	-1
17	8	9	27	34	REGEL	KOMBINATION		0	-1	-1
17	8	9	28	31	ANREGUNG	BEISPIEL		0	-1	-1
17	8	9	29	1	INSTANZ	GESETZGEBUNG	GERICHT	0	276780000000075	4183
17	8	9	30	29	RHEUMATISMUS	IMMUNITÄT	SCHMERZ	0	520780000000075	6679
17	8	9	31	3	GITTER	BESCHRÄNKUNG	GEFÄNGNIS	0	191959999999963	5327
17	8	9	32	36	VERZIERUNG	PALAST	BESTÄTIGUNG	0	205369999999925	4049
17	8	9	33	17	SONATE	KLAVIER	ORCHESTER	0	311880000000075	4480
17	8	9	34	15	BÜCHEREI	VERLEIH	LESEN	0	500409999999963	7254
17	8	9	35	18	WELLE	FLUT	MEER	0	144759999999963	2255
17	8	9	36	26	DUFT	GERUCH	PARFÜM	0	141059999999963	2979
17	8	9	37	32	GLETSCHER	POL	EIS	0	158859999999963	2040
17	8	9	38	19	VERBRENNUNG	PROZESSION	TOD	0	250390000000037	3079
17	8	9	39	21	ORIENTIERUNG	AUSGANG	KARTE	0	162359999999963	2452
17	8	9	40	20	KUMMER	TRAURIGKEIT		0	163980000000075	4857
