## Supplementary material for "Vast amounts of encoded items nullify but do not reverse the effect of sleep on declarative memory": Dataset: PAL_17_1_3.xlsx

### Sheet: Sheet1
VP_Nr	Block	VersioN	counter	pair_code	cue	correct_answer	answer	accuracy	reactiontime1	reactiontime2
17	1	16	1	37	MÖRDER	SÜNDE	SÜNDE	1	2150.3	3318
17	1	16	2	35	FREUDE	LUST	GLÜCK	0	2256.9	3819
17	1	16	3	31	EXEKUTION	ERSCHIEßUNG	ERSCHIESSUNG	1	1223.5	8169
17	1	16	4	2	GEFAHR	HAI		0	-1	-1
17	1	16	5	19	AFFÄRE	PARTNERSCHAFT		0	4302.7	9279
17	1	16	6	22	DIREKTION	BESCHLUSS	VORSTAND	0	2247.9	3832
17	1	16	7	32	BAUER	FARM	FARM	1	936.5	1664
17	1	16	8	20	ANLAGE	RENDITE	FABRIK	0	1622.9	3167
17	1	16	9	9	SCHNITT	FILM		0	-1	-1
17	1	16	10	26	PUBLIKUM	ZUSCHAUER	APPLAUSE	0	1958.9	7903
17	1	16	11	7	KOMMENTAR	PRESSE	JOURNALIST	0	291189999999999	7080
17	1	16	12	36	BOMBE	TERRORIST	TERRORIST	1	117860000000001	4239
17	1	16	13	40	VIRUS	ERREGER	INFEKTION	0	143989999999999	3831
17	1	16	14	38	PRIESTER	KATHEDRALE	KIRCHE	0	156289999999999	8009
17	1	16	15	25	CHARAKTER	OFFENHEIT	OFFENHEIT	1	3376.7	6121
17	1	16	16	23	BOSS	HEMD	CHEF	0	967899999999994	1498
17	1	16	17	6	BEVÖLKERUNG	MASSE	NATION	0	3780.7	5861
17	1	16	18	12	KAPITALISMUS	KOMMUNISMUS	KOMMUNISMUS	1	135189999999999	3528
17	1	16	19	30	AUSKUNFT	PROPAGANDA	INFORMATION	0	1514.7	4759
17	1	16	20	21	RANG	HIERARCHIE	HIERARCHIE	1	1655.7	4168
17	1	16	21	17	JUSTIZ	GLAUBWÜRDIGKEIT	GERICHT	0	2087.7	5902
17	1	16	22	10	FLÄCHE	ZENTRUM		0	-1	-1
17	1	16	23	18	ASSISTENT	PROFESSION	FACHGEBIET	0	177060000000001	4258
17	1	16	24	11	PHASE	STADIUM	STUFE	0	300789999999999	3980
17	1	16	25	28	BOOT	MATROSE	MEER	0	1432.7	2506
17	1	16	26	5	NATION	EINIGKEIT		0	-1	-1
17	1	16	27	33	VERGÜTUNG	GELD	EINKOMMEN	0	303189999999999	4831
17	1	16	28	34	STUDENT	KLAUSUR	PROFESSOR	0	475989999999999	6295
17	1	16	29	8	BEFUGNIS	ERMÄCHTIGUNG		0	-1	-1
17	1	16	30	15	VISUM	TOURISMUS		0	-1	-1
17	1	16	31	24	MODE	HOSE	HOSE	1	120670000000001	1991
17	1	16	32	29	GERICHT	VERHANDLUNG	URTEIL	0	143989999999999	2464
17	1	16	33	39	FLIRT	ROMANTIK	LIEBE	0	219989999999999	3004
17	1	16	34	4	UNRECHT	BENACHTEILIGUNG	GERECHTIGKEIT	0	302689999999999	4658
17	1	16	35	16	BIRKE	LAUB	LAUB	1	1231.5	2295
17	1	16	36	3	SEE	WASSER	BOOT	0	364479999999999	4479
17	1	16	37	14	KOCH	OFEN	SPEISE	0	465770000000001	5559
17	1	16	38	1	BEHÖRDE	KÜNDIGUNG	KÜNDIGUNG	1	426389999999999	6271
17	1	16	39	13	JOURNALIST	PRESSEFREIHEIT	KOMMENTAR	0	142370000000001	2895
17	1	16	40	27	ROUTE	HEIMWEG	STRASSE	0	167970000000001	3999
17	2	15	1	12	TECHNIKER	INGENIEUR	MASCHINE	0	436219999999995	5718
17	2	15	2	35	GOTT	VEREHRUNG	RELIGION	0	140010000000009	2584
17	2	15	3	19	ARBEITER	EINKOMMEN		0	-1	-1
17	2	15	4	4	BRILLE	KRAWATTE		0	-1	-1
17	2	15	5	7	DONNER	BLITZ	BLITZ	1	120789999999991	2104
17	2	15	6	9	SUBKULTUR	UNTERGRUND	INTEGRATION	0	199210000000009	4928
17	2	15	7	25	DRECK	VERUNREINIGUNG	SAUBERKEIT	0	229610000000009	3768
17	2	15	8	14	REGIME	ZERSCHLAGUNG	DEMOKRATIE	0	146389999999991	3664
17	2	15	9	32	FORMEL	BERECHNUNG	CHAOS	0	286410000000009	3976
17	2	15	10	38	GEGNER	WAFFENSTILLSTAND	FREUND	0	140010000000009	2792
17	2	15	11	16	SONNE	GRAD	MOND	0	125339999999991	1920
17	2	15	12	40	BEARBEITUNG	HONORAR		0	-1	-1
17	2	15	13	10	ZOO	BÄR	TIERE	0	119930000000005	2248
17	2	15	14	30	ERDBALL	WELTKARTE		0	283989999999991	4800
17	2	15	15	17	KOOPERATION	MITHILFE		0	-1	-1
17	2	15	16	21	AUSEINANDERSETZUNG	ÜBERLEGUNG		0	-1	-1
17	2	15	17	23	OPPOSITION	VERWEIGERUNG	KONFRONTATION	0	340689999999991	9039
17	2	15	18	11	SCHÄTZUNG	SPEKULATION	ERHEBUNG	0	2296	3624
17	2	15	19	22	STROH	WALDBRAND	GRAS	0	222189999999991	3712
17	2	15	20	29	INTERVENTION	STREIT		0	-1	-1
17	2	15	21	39	DESSERT	HONIG	EIS	0	215330000000005	2749
17	2	15	22	1	PYRAMIDE	ARCHITEKTUR	LINIE	0	240369999999995	3831
17	2	15	23	24	AKTEUR	DRAMATIK	SCHAUSPIELER	0	281610000000009	5776
17	2	15	24	33	TAGEBUCH	BIOGRAPHIE		0	-1	-1
17	2	15	25	28	BILD	FOTO	MALER	0	2415	3311
17	2	15	26	36	INFORMATIK	PROGRAMMIERUNG	COMPUTER	0	2039	3343
17	2	15	27	3	VORSTAND	LEITER	GRÜNDER	0	527189999999991	7408
17	2	15	28	15	TRITT	SOHLE		0	-1	-1
17	2	15	29	37	BEFRAGUNG	MEHRHEIT	INTERVIEW	0	1464	3288
17	2	15	30	26	POLIZEI	EINSATZ	VERHAFTUNG	0	189610000000009	4408
17	2	15	31	27	KUNST	ARTIST	GEMÄLDE	0	456110000000009	6848
17	2	15	32	34	PATRIOTISMUS	EXTREMISMUS	NATIONALISMUS	0	278310000000009	6407
17	2	15	33	8	GELIEBTE	GEHEIMNIS	BEZIEHUNG	0	3336	5304
17	2	15	34	2	UNTERSCHRIFT	FORMULAR		0	-1	-1
17	2	15	35	20	REGENBOGEN	FARBE		0	-1	-1
17	2	15	36	18	ERNÄHRUNG	EIWEIß		0	-1	-1
17	2	15	37	31	ERMITTLUNG	SCHULD		0	-1	-1
17	2	15	38	5	STÜTZE	BEGLEITER		0	-1	-1
17	2	15	39	6	MANDANT	RECHT	ANWALT	0	366910000000009	5609
17	2	15	40	13	WANDEL	ZWISCHENZEIT		0	-1	-1
17	3	14	1	33	KNOBLAUCH	VAMPIR	ZEHE	0	198310000000009	2842
17	3	14	2	36	SÄUFER	WIRT	SCHNAPS	0	1463	5679
17	3	14	3	4	INFLATION	ENTWERTUNG	DEFLATION	0	1232	4739
17	3	14	4	17	TECHNOLOGIE	GEHIRNWÄSCHE	RÜCKSCHRITT	0	2141.5	4869
17	3	14	5	35	LIST	NAZI	TÄUSCHUNG	0	2013.5	4046
17	3	14	6	25	FRIEDEN	ALLIANZ	KRIEG	0	243629999999981	3951
17	3	14	7	13	URLAUB	AUSFALL		0	-1	-1
17	3	14	8	9	INTENSIVSTATION	KRANKENHAUS	KRANKENHAUS	1	224220000000019	5610
17	3	14	9	27	HINDERUNG	SIEGEL	VORTEIL	0	467920000000019	5938
17	3	14	10	21	UNABHÄNGIGKEIT	SELBSTBESTIMMUNG		0	-1	-1
17	3	14	11	24	VATER	VORBILD		0	-1	-1
17	3	14	12	20	ERKLÄRUNG	WISSENSCHAFT	AUSSAGE	0	3524	4700
17	3	14	13	22	AUTOR	ERFINDUNG	BUCH	0	248010000000009	6279
17	3	14	14	7	VORBEREITUNG	VERÖFFENTLICHUNG	ÜBERRASCHUNG	0	340189999999991	6419
17	3	14	15	23	FLÜCHTLING	ASYL	KRISE	0	188089999999991	4868
17	3	14	16	11	PRÄDIKAT	PRIMA	SUBSTANTIV	0	251129999999981	4263
17	3	14	17	37	PARLAMENT	KANZLER	WAHLEN	0	214829999999981	3151
17	3	14	18	29	FAUST	GEWALT	GOETHE	0	200720000000019	4663
17	3	14	19	12	UNHEIL	ALPTRAUM	HEIL	0	3975	5935
17	3	14	20	30	DIAKONIE	VERSORGUNG		0	-1	-1
17	3	14	21	32	SCHLUSSFOLGERUNG	KONSEQUENZ	FAZIT	0	191520000000019	4115
17	3	14	22	3	IDIOT	UNSINN	DUMMHEIT	0	120820000000019	2494
17	3	14	23	39	GESELLSCHAFT	EINHEIT		0	-1	-1
17	3	14	24	31	TOD	NOTWEHR		0	-1	-1
17	3	14	25	38	ZELT	ZIRKUS	CAMPIN	0	2096	5416
17	3	14	26	1	GEMEINSCHAFT	ZUSAMMENARBEIT	GRUPP	0	4041.5	7576
17	3	14	27	18	KONFRONTATION	RACHE		0	-1	-1
17	3	14	28	2	SOLO	MUSIKINSTRUMENT		0	-1	-1
17	3	14	29	8	EXPERIMENT	UNTERSUCHUNG	GEDÄCHTNISS	0	350310000000009	8943
17	3	14	30	10	SCHMUGGEL	IMPORT		0	782.5	2583
17	3	14	31	34	NACHBARSCHAFT	HECKE	HILFE	0	191910000000009	6319
17	3	14	32	16	FREUNDSCHAFT	GEFÄHRTE	LOYALITÄT	0	601510000000009	12461
17	3	14	33	5	GANG	TOR		0	-1	-1
17	3	14	34	28	SCHLÄGER	KRIMINALITÄT		0	305529999999981	5063
17	3	14	35	26	RASSE	NATIONALIST		0	-1	-1
17	3	14	36	40	LEBER	ORGAN		0	-1	-1
17	3	14	37	19	MINIMUM	NOTWENDIGKEIT	MAXIMUM	0	139429999999981	3826
17	3	14	38	6	LIMIT	MAXIMUM	GRENZENLOS	0	243920000000019	4023
17	3	14	39	15	LAMM	MITTAGESSEN	SCHAF	0	153229999999981	2830
17	3	14	40	14	WANGE	CHRIST	HALS	0	220729999999981	2799
17	4	13	1	40	REGENSCHIRM	BEDARF	REGEN	0	275639999999991	3941
17	4	13	2	37	FLAMME	LEUCHTE	FEUER	0	111020000000019	1750
17	4	13	3	33	SENDER	NOTIZ	ANTENNE	0	170170000000019	5271
17	4	13	4	10	MILCH	KÄSE	KUH	0	132739999999991	1946
17	4	13	5	28	NACHRICHT	GEBURTSTAG	BRIEF	0	255620000000019	4284
17	4	13	6	15	VERBRÜDERUNG	ENTSCHULDIGUNG	VERFEINDET	0	222320000000019	4404
17	4	13	7	14	MUSIK	OPER	KUNST	0	174620000000019	2509
17	4	13	8	29	KONJUNKTUR	DIAGNOSE	AUFSCHWUNG	0	390020000000019	5799
17	4	13	9	4	SPRECHER	AUFRUF		0	-1	-1
17	4	13	10	11	DOKUMENT	BESCHEINIGUNG		0	-1	-1
17	4	13	11	13	ZAHLUNG	QUITTUNG	TRANSAKTION	0	515929999999981	9823
17	4	13	12	24	ENTSCHLOSSENHEIT	DURCHSETZUNG	WILLEN	0	499120000000019	6175
17	4	13	13	8	BEWUNDERUNG	SCHÖNHEIT		0	-1	-1
17	4	13	14	3	OZEAN	KRABBE	MEER	0	143939999999991	2295
17	4	13	15	2	PARK	VEGETATION	GARTEN	0	200739999999991	2863
17	4	13	16	20	ZAHL	PHYSIK		0	-1	-1
17	4	13	17	16	TRAINING	PULS		0	-1	-1
17	4	13	18	36	KLEINIGKEIT	WAAGE		0	-1	-1
17	4	13	19	32	KLEIDERSCHRANK	HANDSCHUH		0	-1	-1
17	4	13	20	26	KUNSTWERK	AUFMACHUNG	GEMÄLDE	0	148739999999991	3104
17	4	13	21	18	BEWERTUNG	KELLNERIN		0	-1	-1
17	4	13	22	9	STALL	KUH	PFERD	0	222339999999991	3031
17	4	13	23	30	HASS	GEFECHT	LIEBNE	0	153539999999991	2343
17	4	13	24	22	WIEDERHERSTELLUNG	VERSCHLECHTERUNG		0	-1	-1
17	4	13	25	17	WAFFE	KRIEG	KUGEL	0	209970000000019	2959
17	4	13	26	21	REVOLUTION	WIDERSTAND		0	-1	-1
17	4	13	27	19	INSEL	URLAUBER		0	-1	-1
17	4	13	28	34	FRAU	BLUSE	MANN	0	199139999999991	2703
17	4	13	29	27	SUBSTANZ	SEELE	STOFF	0	185679999999981	2606
17	4	13	30	7	KRANZ	NEST		0	-1	-1
17	4	13	31	1	WAHNSINN	ANSTALT	VERNUNFT	0	284529999999981	4215
17	4	13	32	25	GERICHTSHOF	UNWAHRHEIT	URTEIL	0	153529999999981	3103
17	4	13	33	39	FREILASSUNG	AUFENTHALT	VERURTEILUNG	0	259920000000019	4543
17	4	13	34	5	AUFTAKT	SPIEL	ANFANG	0	155939999999991	2295
17	4	13	35	23	STREIK	KONFLIKT		0	-1	-1
17	4	13	36	35	ZUCKER	SPEISE	SALZ	0	132039999999991	1840
17	4	13	37	31	TEICH	ÜBERSCHWEMMUNG	FISCH	0	212720000000019	2888
17	4	13	38	12	TRAINER	STIL		0	-1	-1
17	4	13	39	6	BEGEISTERUNG	GEFÜHL		0	-1	-1
17	4	13	40	38	SUBMISSION	ERNIEDRIGUNG		0	-1	-1
17	5	12	1	2	GENIE	MATHEMATIK	MATHEMATIK	1	124459999999963	5368
17	5	12	2	16	FREUNDIN	ZÄRTLICHKEIT	BEZIEHUNG	0	149459999999963	3030
17	5	12	3	4	KLOSTER	EINSCHRÄNKUNG	MÖNCH	0	1895.5	3178
17	5	12	4	27	BEEINFLUSSUNG	VERMARKTUNG	MANIPULATION	0	363029999999981	6316
17	5	12	5	36	EINSPARUNG	RECHNUNG	RATIONALISIERUNG	0	4116	7663
17	5	12	6	24	ALARM	ÜBUNG		0	-1	-1
17	5	12	7	1	EMPFINDUNG	GELASSENHEIT	GEFÜHL	0	1607.5	2824
17	5	12	8	25	BESTATTUNG	SELBSTMORD	SARG	0	158970000000019	2262
17	5	12	9	15	VERHAFTUNG	KLINGE	POLIZEI	0	175140000000037	3391
17	5	12	10	8	KARTELL	KONSENS	KONSENS	1	4615.5	11484
17	5	12	11	11	PROGRAMM	KINO		0	-1	-1
17	5	12	12	10	ZAUBERKÜNSTLER	TRICK	TRICK	1	108740000000037	2199
17	5	12	13	7	HIRN	STUDIE	IDEE	0	231940000000037	3104
17	5	12	14	21	LIKÖR	SEKT	ALKOHOL	0	201440000000037	3262
17	5	12	15	39	ORDNUNG	ZUCHT	CHAOS	0	129840000000037	1946
17	5	12	16	6	SCHLACHTUNG	SCHWEIN	SCHWEIN	1	1492.5	2340
17	5	12	17	31	REICH	PROFIT	PROFIT	1	1799.5	4448
17	5	12	18	23	JUGEND	SCHWIMMBAD	ALTER	0	2254.5	2959
17	5	12	19	37	INVESTITION	KONZERN		0	-1	-1
17	5	12	20	40	KERZE	DOCHT	WACHS	0	125059999999963	2039
17	5	12	21	34	BLEI	STAHL	KUGEL	0	2189.5	3874
17	5	12	22	19	BAHNSTEIG	ANPASSUNG	GLEIS	0	106359999999963	1751
17	5	12	23	18	PARTY	THEKE	SPASS	0	3687.5	5284
17	5	12	24	29	MOTOR	INDUSTRIALISIERUNG	AUTO	0	259359999999963	3330
17	5	12	25	26	EVOLUTION	ERWEITERUNG	ENTWICKLUNG	0	3103.5	9919
17	5	12	26	17	BEGRÜNDER	PRÄSIDENT	ERFINDER	0	8042	9591
17	5	12	27	13	STAAT	UNTERSTÜTZUNG	NATION	0	151159999999963	2599
17	5	12	28	5	BINDUNG	BABY	BEZIEHUNG	0	231959999999963	3647
17	5	12	29	14	SCHLAFWANDELN	UNWIRKLICHKEIT		0	-1	-1
17	5	12	30	20	HORN	WARNUNG	ELEFANT	0	340629999999981	7168
17	5	12	31	38	ABEND	MORGEN	MORGEN	1	139859999999963	2294
17	5	12	32	28	UNSTERBLICHKEIT	AUFERSTEHUNG	WIEDERAUFERSTEHUNG	0	160759999999963	4519
17	5	12	33	33	ERÖFFNUNG	GRÜNDUNG	SCHLIESSUNG	0	1943.5	4455
17	5	12	34	35	NOTLAGE	DILEMMA		0	-1	-1
17	5	12	35	3	BEIFALL	APPLAUS	APPLAUSE	1	115820000000019	3119
17	5	12	36	32	KOORDINATION	HANDHABUNG	ORIENTIERUNG	0	258359999999963	8287
17	5	12	37	12	HÖLLE	MYTHOS	HIMMELREICH	0	236759999999963	4364
17	5	12	38	9	ADER	GESTEIN	BLUT	0	525059999999963	5906
17	5	12	39	22	PARTEI	ABSTIMMUNG	WAHL	0	1423.5	3079
17	5	12	40	30	DORF	ISOLATION	ISOLATION	1	158340000000037	3055
17	6	11	1	22	KARTE	HINDERNIS	ORIENTIERUNG	0	215570000000019	7292
17	6	11	2	8	REKORD	ARBEITSLOSIGKEIT		0	-1	-1
17	6	11	3	10	ZULASSUNG	NACHWEIS		0	-1	-1
17	6	11	4	31	KOPPEL	STIER	PFERD	0	1870.5	3102
17	6	11	5	33	STURZ	REGIERUNG		0	-1	-1
17	6	11	6	35	BEHANDLUNG	MANDEL	ARZT	0	123170000000019	2066
17	6	11	7	20	VATERUNSER	RELIGION	BIBEL	0	162870000000019	3589
17	6	11	8	40	WIND	ELEMENT	WIRBEL	0	135070000000019	2419
17	6	11	9	5	INSTITUTION	ABTEILUNG	EINRICHTUNG	0	6194.5	7769
17	6	11	10	3	COMPUTER	ZEITVERTREIB		0	-1	-1
17	6	11	11	16	TRAKTOR	LENKSTANGE	FAHRZEUG	0	348770000000019	5663
17	6	11	12	32	KRAMPF	BEIN	BEIN	1	155720000000019	2346
17	6	11	13	6	AMATEUR	HOBBY	HOBBY	1	133990000000037	2269
17	6	11	14	38	WEG	WILLE		0	-1	-1
17	6	11	15	39	GEWINNUNG	WERBER	HERSTELLUNG	0	1558.5	3006
17	6	11	16	30	STRATEGIE	NÄHERUNG	PLAN	0	2031.5	2743
17	6	11	17	26	HAND	GESTE	SCHUH	0	2169.5	3103
17	6	11	18	23	KATEGORIE	GÜLTIGKEIT		0	-1	-1
17	6	11	19	24	AUSSCHAU	GIPFEL	BEOBACHTUNG	0	477759999999963	7086
17	6	11	20	11	SCHEIDUNG	INSTABILITÄT	EHE	0	112279999999981	1600
17	6	11	21	27	DOLCH	STICH	STOSS	0	143970000000019	3079
17	6	11	22	25	PHILOSOPHIE	SINN		0	-1	-1
17	6	11	23	28	VERSEUCHUNG	RATTE	SEUCHE	0	3114.5	4329
17	6	11	24	21	GANS	ENTE	ENTE	1	124459999999963	1744
17	6	11	25	13	FEHLTRITT	VERANTWORTUNG		0	-1	-1
17	6	11	26	14	LEISTUNG	PROVISION		0	-1	-1
17	6	11	27	2	UNTAUGLICHKEIT	FAHRER		0	-1	-1
17	6	11	28	37	HIRTE	SCHAF	SCHAFE	1	118370000000019	3079
17	6	11	29	15	ATTRAKTION	WELTWUNDER	SEHENSWÜRDIGKEIT	0	345109999999963	5799
17	6	11	30	9	WAHL	GREMIUM	PARLAMENT	0	1301	3676
17	6	11	31	19	BEGNADIGUNG	DROHUNG	HINRICHTUNG	0	373070000000019	6266
17	6	11	32	36	WALZER	GALA	TANZ	0	1375.5	1983
17	6	11	33	4	MEDAILLE	WETTBEWERB	SPORT	0	228909999999963	3058
17	6	11	34	12	ATOM	MOLEKÜL	BOMBE	0	139609999999963	2299
17	6	11	35	29	BUDE	KÜHLSCHRANK	WOHNUNG	0	146470000000019	2528
17	6	11	36	7	BODEN	FUND	ERDE	0	203170000000019	2575
17	6	11	37	18	TREIBSTOFF	KILOMETER	BENZIN	0	1943.5	3007
17	6	11	38	1	SCHALTER	FLUGHAFEN	BANK	0	2367.5	3055
17	6	11	39	34	SYMBOL	WAPPEN		0	-1	-1
17	6	11	40	17	HANDSCHRIFT	BUCHSTABE	BUCHSTABE	1	134370000000019	2768
17	7	10	1	12	ZENTIMETER	METER	LÄNGE	0	207759999999963	3316
17	7	10	2	40	PEITSCHE	MISSHANDLUNG	KUTSCHE	0	208029999999981	3833
17	7	10	3	24	MAKEL	SELBSTBEWUSSTSEIN	FEHLER	0	301729999999981	4256
17	7	10	4	29	ZUSPITZUNG	PUNKT	KONFLIKT	0	265570000000019	9399
17	7	10	5	1	PROGNOSE	GEWISSHEIT	VORRAUSSAGE	0	286390000000037	4431
17	7	10	6	32	SCHIFFBRUCH	UNGLÜCKSFALL	MEER	0	371190000000037	7071
17	7	10	7	39	ERMORDUNG	GESTÄNDNIS	GIFT	0	454370000000019	5255
17	7	10	8	5	ANZUG	BÖRSE	MODE	0	333570000000019	5655
17	7	10	9	20	SPIRALE	FRUCHTBARKEIT		0	-1	-1
17	7	10	10	28	ANKÜNDIGUNG	EXAMEN		0	-1	-1
17	7	10	11	35	VERLAUF	ENDUNG		0	-1	-1
17	7	10	12	6	ABSCHLUSS	PROJEKT	ENDE	0	174420000000019	6298
17	7	10	13	36	GESCHLECHT	MANN		0	293390000000037	5070
17	7	10	14	8	UMARMUNG	INTEGRATION		0	-1	-1
17	7	10	15	16	STRICH	SKIZZE	LINIE	0	258129999999981	4146
17	7	10	16	31	SAMT	STOFF	SEIDE	0	122170000000019	2250
17	7	10	17	38	REDAKTEUR	KORRESPONDENZ	KOMMENTAR	0	167479999999981	3619
17	7	10	18	18	FASCHIST	IDEOLOGIE	NATIONALIST	0	310390000000037	5710
17	7	10	19	19	DROGE	VERHEIMLICHUNG		0	673379999999981	10290
17	7	10	20	33	OPERATION	KOMA	MOND	0	210990000000037	4214
17	7	10	21	4	FAHRT	AUTOBAHN	AUTO	0	444790000000037	5354
17	7	10	22	15	PATIENT	THERAPIE	DOKTOR	0	122990000000037	3550
17	7	10	23	9	VOLK	GEMEINDE	MENSCHEN	0	222370000000019	7007
17	7	10	24	27	MONSTER	MUT		0	-1	-1
17	7	10	25	11	DIREKTOR	GESCHÄFT	VORSTAND	0	291190000000037	4047
17	7	10	26	17	KÄFER	RUINE	INSEKT	0	130370000000019	2295
17	7	10	27	14	ZUSAMMENHANG	VORZEICHEN		0	-1	-1
17	7	10	28	3	LINIE	BUS	PYRAMIDE	0	231990000000037	3858
17	7	10	29	13	GENAUIGKEIT	AUFMERKSAMKEIT	PRÄZISION	0	298070000000019	6196
17	7	10	30	37	NEUROSE	PSYCHOLOGIE	GEHIRN	0	369590000000037	5552
17	7	10	31	7	LOYALITÄT	BRUDER	FREUNDSCHAFT	0	179070000000019	3659
17	7	10	32	2	KAMERADSCHAFT	PARTNER		0	184270000000019	5499
17	7	10	33	30	PASSION	ORGASMUS	LIEBE	0	169490000000037	6099
17	7	10	34	10	MAGEN	RESTAURANT	NAHRUNG	0	297140000000037	4139
17	7	10	35	21	ELITE	VERMÖGEN		0	-1	-1
17	7	10	36	23	SCHNORCHEL	ATLANTIK	MEER	0	428770000000019	5066
17	7	10	37	25	PARADIES	MENSCH		0	-1	-1
17	7	10	38	22	LIEGE	VERANDA		0	-1	-1
17	7	10	39	34	VERDROSSENHEIT	RESIGNATION	DESINTERESSE	0	508770000000019	7204
17	7	10	40	26	POLITIKER	ZUVERSICHT	PARTEI	0	347490000000037	4250
17	8	9	1	33	ÄHNLICHKEIT	WIEDERHOLUNG		0	960009999999963	14549
17	8	9	2	20	KUMMER	TRAURIGKEIT	SORGEN	0	179980000000075	3056
17	8	9	3	11	GESCHOSS	PFEIL	WAFFE	0	1944	6493
17	8	9	4	35	AUFPRALL	FALL		0	304980000000075	6626
17	8	9	5	12	HALLE	TURNIER	SAAL	0	2976	4096
17	8	9	6	27	STRICK	SCHLINGE	WOLLE	0	292780000000075	3736
17	8	9	7	31	ANREGUNG	BEISPIEL	IDEE	0	2511	3180
17	8	9	8	13	SARG	GRAB	TOD	0	160180000000075	3282
17	8	9	9	34	REGEL	KOMBINATION	GESETZ	0	2720	3697
17	8	9	10	28	GEMÜT	HEITERKEIT	LAUNE	0	266969999999925	3494
17	8	9	11	6	BÜRGSCHAFT	VOLLMACHT	VERANTWORTUNG	0	3440	5472
17	8	9	12	29	RHEUMATISMUS	IMMUNITÄT		0	-1	-1
17	8	9	13	15	BÜCHEREI	VERLEIH	BUCH	0	1160	2032
17	8	9	14	14	VERANSTALTUNG	ÖFFENTLICHKEIT		0	-1	-1
17	8	9	15	17	SONATE	KLAVIER	ORCHESTER	0	212309999999963	3622
17	8	9	16	7	SPRÜHREGEN	FLUSS		0	-1	-1
17	8	9	17	9	KOCHTOPF	BÜGELEISEN	KOCHEN	0	179980000000075	3104
17	8	9	18	23	TOTSCHLAG	BRUTALITÄT	VERBRECHEN	0	1656	3041
17	8	9	19	1	INSTANZ	GESETZGEBUNG	GERICHT	0	158980000000075	2638
17	8	9	20	37	STUDIUM	WIRTSCHAFT	SEMESTER	0	2623.5	3761
17	8	9	21	8	ANHÄNGER	MEISTER	SYMPATHISANT	0	5230	8262
17	8	9	22	25	FINDIGKEIT	EINFALL		0	-1	-1
17	8	9	23	4	TÜR	SCHRANK	TOR	0	1392	1729
17	8	9	24	21	ORIENTIERUNG	AUSGANG	KARTE	0	1342	1894
17	8	9	25	10	VORTRAG	REDNER	REDE	0	235830000000075	3640
17	8	9	26	30	ZUGEHÖRIGKEIT	GENERATION		0	-1	-1
17	8	9	27	16	KRANKHEIT	SYMPTOM		0	-1	-1
17	8	9	28	5	KAMERAD	OPFER	SOLDAT	0	305530000000075	4552
17	8	9	29	32	GLETSCHER	POL	EIS	0	1223	1686
17	8	9	30	2	GEDULD	KONTROLLE	EILE	0	2120	2809
17	8	9	31	18	WELLE	FLUT	MEER	0	1462	2150
17	8	9	32	24	GANGSTER	VERBRECHEN		0	-1	-1
17	8	9	33	38	SEILTÄNZER	SCHWERPUNKT		0	-1	-1
17	8	9	34	3	GITTER	BESCHRÄNKUNG	GEFÄNGNIS	0	1786	5426
17	8	9	35	19	VERBRENNUNG	PROZESSION	BESTATTUNG	0	1920	5896
17	8	9	36	40	GESCHENK	UNDANK		0	-1	-1
17	8	9	37	36	VERZIERUNG	PALAST	DEKORATION	0	352780000000075	5897
17	8	9	38	26	DUFT	GERUCH	PARFÜM	0	1582	2889
17	8	9	39	22	TAKT	HARFE	MUSIK	0	2052	3199
17	8	9	40	39	ABRECHNUNG	BANKIER		0	-1	-1
