## Supplementary material for "Vast amounts of encoded items nullify but do not reverse the effect of sleep on declarative memory": Dataset: PAL_17_2_2.xlsx

### Sheet: Sheet1
VP_Nr	Block	VersioN	counter	pair_code	cue	correct_answer	answer	accuracy	reactiontime1	reactiontime2
17	1	8	1	28	SCHATTEN	EXISTENZ	LICHT	0	1513.5	3105
17	1	8	2	9	BEMÜHUNGEN	ANSTRENGUNG		0	3095.6	4207
17	1	8	3	32	MÜNDIGKEIT	ABHÄNGIGKEIT	VORSCHRIFT	0	4522.6	6082
17	1	8	4	3	GABEL	SOSSE	SOSSE	1	1423.6	2671
17	1	8	5	12	ABFALL	SCHMUTZ	MÜLL	0	5915.5	7085
17	1	8	6	36	LEERE	DUMPFHEIT		0	-1	-1
17	1	8	7	17	THEMA	INTERESSE	KATEGORIE	0	3706.5	9727
17	1	8	8	4	TRANSPORT	LAGER		0	-1	-1
17	1	8	9	15	PLAKAT	HAMMER	WERBUNG	0	2463.7	4383
17	1	8	10	18	BLASE	BAUCH	BAUCH	1	2744.5	6008
17	1	8	11	21	ERMÜDUNG	KREISLAUF	ANSTRENGUNG	0	466239999999999	9311
17	1	8	12	14	LÜGE	WAHRHEIT	WAHRHEIT	1	1999.7	2999
17	1	8	13	23	ÄRA	ZEITALTER	ZEIT	0	3119.5	5847
17	1	8	14	34	ENTSPANNUNG	BEDROHUNG		0	-1	-1
17	1	8	15	30	STRAND	VERGNÜGEN	SONNE	0	158360000000001	2441
17	1	8	16	35	LEICHTIGKEIT	SCHWERKRAFT		0	-1	-1
17	1	8	17	8	FAMILIE	MUTTER	KINDER	0	2487.5	4119
17	1	8	18	22	BEGINN	FOLGE	ENDE	0	1183.7	1687
17	1	8	19	33	GETRÄNK	SCHAUM		0	-1	-1
17	1	8	20	1	WOHNUNG	HEIM		0	-1	-1
17	1	8	21	13	BÜSTENHALTER	BUSEN	BUSEN	1	1255.5	2087
17	1	8	22	6	DICHTER	ZITAT	ZITAT	1	188760000000001	2791
17	1	8	23	10	IRRTUM	MISSVERSTÄNDNIS	FEHLER	0	3975.5	6625
17	1	8	24	5	JUNGFRAU	SCHLEIER	STERNZEICHEN	0	4517.2	6293
17	1	8	25	20	FLEISCH	RAUBTIER	FISCH	0	1279.7	3623
17	1	8	26	25	STIMMUNG	ATMOSPHÄRE		0	-1	-1
17	1	8	27	29	SÄUGLING	WIEGE	KLEINKIND	0	1847.5	3575
17	1	8	28	11	REIZ	REAKTION	ENFLUSS	0	281410000000001	4003
17	1	8	29	39	RÄUBER	DIEBSTAHL	DIEBSTAHL	1	120370000000001	2889
17	1	8	30	38	PFEFFER	BUTTER	SALZ	0	127370000000001	1841
17	1	8	31	31	VERWALTUNG	GENEHMIGUNG	KÜNDIGUNG	0	309029999999999	4497
17	1	8	32	2	GELEGENHEIT	LIEBSCHAFT	MÖGLICHKEIT	0	601370000000001	7669
17	1	8	33	26	ADMIRAL	WAFFENRUHE	SOLDAT	0	151170000000001	2679
17	1	8	34	16	PERSON	SCHADEN		0	-1	-1
17	1	8	35	19	LERCHE	FRÖHLICHKEIT	LAUB	0	1869.5	3599
17	1	8	36	27	ERFAHRUNG	UNWISSENHEIT		0	-1	-1
17	1	8	37	40	GESTALTUNG	LANDSCHAFT		0	-1	-1
17	1	8	38	37	FISCHER	MEER	MEER	1	131470000000001	2249
17	1	8	39	7	FENSTER	BEWOHNER	LICHT	0	4513.5	5273
17	1	8	40	24	SOZIALIST	PAROLE	NATIONALIST	0	425570000000001	9487
17	2	7	1	22	SCHLEIM	HAFER	HUSTEN	0	336760000000009	5327
17	2	7	2	13	ERFOLG	LEBENSLAUF	RUHM	0	191960000000009	3079
17	2	7	3	10	EIFERSUCHT	GRUND	SCHWÄCHE	0	407160000000009	5928
17	2	7	4	16	FUSSKNÖCHEL	ARM	BEIN	0	167080000000005	3089
17	2	7	5	2	KAMMER	GEKLAPPER	ZIMMER	0	3902	5020
17	2	7	6	39	ÄRGER	FEINDSELIGKEIT	STRESS	0	304239999999991	5863
17	2	7	7	21	KRANKENWAGEN	NOTFALL		0	-1	-1
17	2	7	8	37	MIKROSKOP	BAKTERIEN	BAKTERIEN	1	149560000000009	4047
17	2	7	9	27	LAWINE	FELSBLOCK	FELSBLOCK	1	154380000000005	4567
17	2	7	10	28	ENTFÜHRUNG	AUSBEUTE	LÖSEGELD	0	220430000000005	4740
17	2	7	11	26	ANTWORT	BEKENNTNIS		0	-1	-1
17	2	7	12	14	PROFESSOR	HOCHSCHULE	UNIVERSITÄT	0	338260000000009	6486
17	2	7	13	5	ZITRONE	ERDBEERE	SAUER	0	477580000000005	5752
17	2	7	14	7	BOTSCHAFTER	NATIONALITÄT	NATIONALITÄT	1	366260000000009	6479
17	2	7	15	12	WHISKY	DUDELSACK	SCHNAPS	0	515860000000009	6886
17	2	7	16	20	TINTE	BLEISTIFT	FÜLLER	0	166360000000009	3007
17	2	7	17	35	HAUSSCHUHE	PFEIFE	PFEIFE	1	319960000000009	6664
17	2	7	18	29	ALGEBRA	FUNKTION	MATHEMATIK	0	122280000000005	2878
17	2	7	19	23	SCHÄDEL	LEICHE	LEICHE	1	257560000000009	3760
17	2	7	20	32	ZERSTÖRUNG	AUSROTTUNG	KRIEG	0	147060000000009	2139
17	2	7	21	17	VERSCHIEDENHEIT	GEGENTEIL	DIVERSITÄT	0	183480000000005	6882
17	2	7	22	25	METHODE	VERSUCH		0	-1	-1
17	2	7	23	38	ZAUBERER	ENTHÜLLUNG	TRICK	0	154360000000009	3479
17	2	7	24	6	HEKTAR	ZAUN	LAND	0	218380000000005	4575
17	2	7	25	15	SCHLAMM	HÜRDE		0	-1	-1
17	2	7	26	11	ÜBERBLICK	STANDPUNKT		0	-1	-1
17	2	7	27	18	STANGE	STOSS		0	-1	-1
17	2	7	28	4	WEISE	ART	METHODE	0	643160000000009	12471
17	2	7	29	30	DARBIETUNG	BEOBACHTUNG	VORFÜHRUNG	0	255880000000005	4238
17	2	7	30	1	HERZLICHKEIT	GEHÄSSIGKEIT		0	-1	-1
17	2	7	31	9	STEUER	UNTERSCHLAGUNG	SCHIFF	0	189560000000009	2794
17	2	7	32	31	TODESKAMPF	LEBEN		0	-1	-1
17	2	7	33	36	VERMITTLUNG	INTERVIEW		0	-1	-1
17	2	7	34	8	FIEBER	ERSCHÖPFUNG	KRANKHEIT	0	194060000000009	5012
17	2	7	35	40	ARGUMENT	ENTSCHEIDUNG	DISKUSSION	0	483160000000009	7226
17	2	7	36	24	DOKTOR	KLINIK	ARZT	0	118069999999995	2100
17	2	7	37	34	EMANZIPATION	GLEICHSTELLUNG	GLEICHSTELLUNG	1	144019999999995	7199
17	2	7	38	33	CHARME	HERZ		0	-1	-1
17	2	7	39	19	UMWELT	GEFÄHRDUNG		0	-1	-1
17	2	7	40	3	AUSBILDUNG	ZUKUNFT		0	-1	-1
17	3	6	1	9	HERD	FEUER	KOCHEN	0	155820000000019	2767
17	3	6	2	2	WEIN	BLUME	GLASS	0	1637	3957
17	3	6	3	29	GRILLEN	SOMMER	FLEISCH	0	139179999999981	2432
17	3	6	4	35	KÜSTE	DÜNE	FELSEN	0	634379999999981	8312
17	3	6	5	10	TANNE	RINDE	NADEL	0	2584	3672
17	3	6	6	12	ZEUS	HADES	GOTT	0	229579999999981	3592
17	3	6	7	16	NACHT	SCHEINWERFER		0	-1	-1
17	3	6	8	15	GEFÄNGNIS	VERGEHEN	GITTER	0	1262.5	2244
17	3	6	9	31	ORKAN	WIRBEL	WIRBEL	1	481520000000019	6464
17	3	6	10	8	FLUGZEUG	TOMATENSAFT	TRANSPORT	0	977479999999981	11191
17	3	6	11	36	INSEKT	LIBELLE	AMEISE	0	221960000000009	3128
17	3	6	12	37	STRAUSS	TULPEN	EI	0	219879999999981	3199
17	3	6	13	14	HOCHZEIT	ALTAR	TORTE	0	171879999999981	2529
17	3	6	14	40	RADIO	STIMME		0	-1	-1
17	3	6	15	25	AQUARELL	GALERIE	BILD	0	169679999999981	2339
17	3	6	16	11	SCHACH	TURM	TURM	1	217229999999981	3261
17	3	6	17	17	REVOLVER	KALIBER	KALIBER	1	1943	3863
17	3	6	18	28	BIBLIOTHEK	SIGNATUR	BUCH	0	134210000000009	2204
17	3	6	19	38	FISCH	SCHUPPEN	MEER	0	197789999999991	2643
17	3	6	20	13	VERORDNUNG	BESCHEID	GESETZ*	0	321960000000009	5047
17	3	6	21	27	MUSEUM	ÄGYPTEN	AUSTELLUNG	0	233579999999981	4498
17	3	6	22	39	LABOR	PIPETTE	CHEMIE	0	266770000000019	7645
17	3	6	23	24	SPIELZEUG	PLASTIK	PLASTIK	1	1135	2863
17	3	6	24	18	KAMPF	SIEG	KRIEG	0	276679999999981	4799
17	3	6	25	30	BUCH	SCHRIFTSTELLER		0	-1	-1
17	3	6	26	7	TONNE	REGEN	MÜLL	0	482010000000009	6296
17	3	6	27	4	WINTER	UNFALL		0	-1	-1
17	3	6	28	19	THEATER	REIHE	AUFFÜHRUNG	0	122420000000019	2979
17	3	6	29	20	RINGE	BAUM	TRAU	0	271139999999991	4232
17	3	6	30	3	GEBIRGE	EDELWEISS	KETTE	0	279979999999981	3575
17	3	6	31	33	LADEN	REKLAME		0	160779999999981	3904
17	3	6	32	6	DYNAMO	LICHT	FAHRRAD	0	2064	3200
17	3	6	33	32	SCHMIED	HUFEISEN	EISEN	0	331179999999981	4098
17	3	6	34	22	ENERGIE	ÖL		0	-1	-1
17	3	6	35	23	NÄHEN	KREUZSTICH	STOFF	0	1896	2800
17	3	6	36	26	KÜCHE	EIMER	KOCHTOPF	0	415620000000019	5514
17	3	6	37	34	MUSKEL	SEHNE	TRAINING	0	167679999999981	3125
17	3	6	38	1	UFER	DAMM	STEG	0	281579999999981	6554
17	3	6	39	21	ARZT	PRAXIS	KRANKHEIT	0	2909	4261
17	3	6	40	5	EISENBAHN	SCHIENE	GLEIS	0	2344	3480
17	4	5	1	6	GLAUBE	BIBEL	RELIGION	0	122010000000009	2516
17	4	5	2	24	INFEKTION	SCHMERZEN	VIRUS	0	147120000000019	2135
17	4	5	3	17	SCHIFF	DOCK	MEER	0	160689999999991	2343
17	4	5	4	32	FABRIK	PRODUKTION	INDUSTRIE	0	167910000000009	6541
17	4	5	5	1	KRUG	BIER	WEIN	0	183310000000009	2479
17	4	5	6	22	NATUR	PFLANZE	BAUM	0	144110000000009	2409
17	4	5	7	33	REPTIL	ECHSE	SCHLANGE	0	231920000000019	3359
17	4	5	8	5	ORCHESTER	KONZERT	MUSIK	0	376689999999991	5423
17	4	5	9	14	ANGABE	ZEUGE		0	-1	-1
17	4	5	10	23	ZÜGEL	WENDE	PFERD	0	137510000000009	2079
17	4	5	11	27	SCHAUSPIEL	BÜHNE	AUFFÜHRUNG	0	151910000000009	4095
17	4	5	12	10	INSTRUMENT	OBOE		0	-1	-1
17	4	5	13	30	HEER	INFANTERIE	KRIEG	0	236110000000009	5369
17	4	5	14	12	FLOCKEN	SCHNEE	SCHNEE	1	170289999999991	3459
17	4	5	15	35	GETREIDE	DINKEL	FLED	0	214420000000019	2715
17	4	5	16	36	STRASSE	TEER		0	-1	-1
17	4	5	17	34	EREIGNIS	FEST	GESCHEHNISS	0	750289999999991	9775
17	4	5	18	40	FLOTTE	DECK	HANDEL	0	308010000000009	7080
17	4	5	19	38	FAHRZEUG	KETTE	AUTO	0	752679999999981	8403
17	4	5	20	3	BRÜCKE	SAN FRANCISCO	ZUG	0	229110000000009	2811
17	4	5	21	2	GELENK	KEULE		0	-1	-1
17	4	5	22	26	FAHRRAD	PEDAL		0	-1	-1
17	4	5	23	31	AUFTRAG	ARBEIT		0	-1	-1
17	4	5	24	21	BÜNDNIS	PAKT	PARTNERSCHAFT	0	955060000000009	12447
17	4	5	25	20	RIESE	SCHRITT		0	-1	-1
17	4	5	26	15	TROPEN	AMAZONAS	KRANKHEIT	0	224510000000009	4229
17	4	5	27	39	VERLETZUNG	SCHORF	KNIE	0	159110000000009	2255
17	4	5	28	25	SPORT	SCHWEISS	EREIGNISS	0	5506	8256
17	4	5	29	4	MAUER	BRÜSTUNG		0	-1	-1
17	4	5	30	19	SCHULE	HOLZ	GRUND	0	3831	4875
17	4	5	31	16	REISE	KONTINENT	ZEIT	0	186189999999991	3439
17	4	5	32	28	STIFT	KAPPE	BUNT	0	2003	3235
17	4	5	33	18	BAHNHOF	KIOSK	FERN	0	169829999999981	2319
17	4	5	34	13	GESICHT	MASKE		0	-1	-1
17	4	5	35	8	HEFT	NOTE	SCHUL	0	283410000000009	3791
17	4	5	36	11	MÖBEL	LEHNE	PACKER	0	2415	3095
17	4	5	37	29	PINSEL	LEINWAND		0	-1	-1
17	4	5	38	9	KAUFHAUS	SCHAUFENSTER	EINKAUF	0	8732.5	9775
17	4	5	39	37	WEBER	KAMM	STOFF	0	1535	2299
17	4	5	40	7	AUFSTAND	REBELLION	REBELLION	1	1411	3091
17	5	4	1	5	MÖNCH	NONNE	NONNE	1	127409999999963	2226
17	5	4	2	21	DIAMANT	GOLD	EDELSTEIN	0	742690000000037	9376
17	5	4	3	28	GÖTTIN	GEBET	ATHENA	0	948629999999981	10270
17	5	4	4	39	GESCHICHTE	ENTWICKLUNG	VERGANGENHEIT	0	300709999999963	5463
17	5	4	5	1	GRUPPE	VERSAMMLUNG		0	213529999999981	3199
17	5	4	6	31	MERKMAL	DETAIL		0	-1	-1
17	5	4	7	36	POLIZIST	WACHE	VERHAFTUNG	0	279629999999981	4879
17	5	4	8	3	SALAT	GARTEN	ERNÄHRUNG	0	247429999999981	9669
17	5	4	9	16	ERFORSCHUNG	PATENT		0	-1	-1
17	5	4	10	34	SCHLEMMER	LECKERBISSEN	MAHLZEIT	0	380709999999963	5631
17	5	4	11	20	ANDEUTUNG	VERDACHT	HINWEIS	0	409509999999963	12383
17	5	4	12	9	LAUNE	HUMOR		0	-1	-1
17	5	4	13	22	ZIMMER	ECKE	BUDE	0	208040000000037	2819
17	5	4	14	25	BETTLER	UNGLÜCK	GELD	0	527629999999981	6060
17	5	4	15	13	NAGEL	METALL	HAMMER	0	170329999999981	2559
17	5	4	16	26	DICKICHT	WALD	HECKE	0	205079999999981	2839
17	5	4	17	10	ZIEL	RICHTUNG	WEG	0	239109999999963	2939
17	5	4	18	6	STIRN	KINN	KINN	1	141229999999981	2292
17	5	4	19	19	BETRAG	WECHSEL	SUMME	0	207929999999981	2911
17	5	4	20	35	FAHNE	EROBERUNG		0	-1	-1
17	5	4	21	32	DIENER	HALTUNG	HERR	0	288009999999963	5460
17	5	4	22	8	GLÜCK	ZUFALL	PECH	0	151629999999981	3196
17	5	4	23	40	GENUSS	ZIGARRE		0	-1	-1
17	5	4	24	15	MOOR	SUMPF		0	-1	-1
17	5	4	25	30	MUSIKER	AKKORDEON	SÄNGER	0	200229999999981	3258
17	5	4	26	38	SAUERSTOFF	LUFT	LUFT	1	596709999999963	9087
17	5	4	27	27	VERRAT	TREUE		0	-1	-1
17	5	4	28	23	GEDICHT	LIEBE	DICHTER	0	191029999999981	2838
17	5	4	29	7	HIMMEL	FIRMAMENT	HÖLLE	0	231929999999981	3503
17	5	4	30	11	AUFGABE	ERLEDIGUNG	ERGEBNIS	0	250079999999981	4095
17	5	4	31	33	BEGABUNG	VERERBUNG	TALENT	0	198309999999963	2815
17	5	4	32	2	SCHÜLER	DOZENT	LEHRLING	0	307729999999981	8355
17	5	4	33	18	BESESSENHEIT	TEUFEL	NEUROSE	0	383509999999963	6275
17	5	4	34	12	THEORIE	AUSNAHME	PRAXIS	0	131929999999981	2743
17	5	4	35	29	ANFÜHRER	CHEF	VORSTAND	0	286329999999981	3929
17	5	4	36	37	ANGST	SCHLANGE		0	-1	-1
17	5	4	37	4	ANGEBOT	MARKT		0	-1	-1
17	5	4	38	14	ERGÄNZUNG	ZUSATZ		0	-1	-1
17	5	4	39	17	KLIPPE	ABGRUND		0	-1	-1
17	5	4	40	24	LABYRINTH	SUCHE		0	-1	-1
17	6	3	1	16	GEBÄUDE	HOTEL	HAUS	0	271009999999963	3236
17	6	3	2	34	ERDGESCHOSS	DACHBODEN	WOHNUNG	0	387940000000037	5040
17	6	3	3	14	FORDERUNG	GEHALT		0	357420000000019	5350
17	6	3	4	20	LARVE	RAUPE	RAUPE	1	142329999999981	2418
17	6	3	5	19	GESUNDHEIT	IMPFUNG	MEDIZIN	0	466020000000019	5868
17	6	3	6	24	RICHTER	GERECHTIGKEIT	URTEIL	0	215129999999981	3287
17	6	3	7	25	ZWIELICHT	UNTERWELT	UNSICHER	0	703129999999981	8167
17	6	3	8	31	VERGLEICH	GLEICHNIS	UNTERSCHIED	0	505590000000037	6743
17	6	3	9	38	DEFINITION	KONZEPT		0	461529999999981	6087
17	6	3	10	4	STUHL	SESSEL	MÖBEL	0	375940000000037	5751
17	6	3	11	5	INDUSTRIE	BRANCHE	FABRIK	0	120570000000019	3647
17	6	3	12	28	SEGEN	SCHÖPFER		0	-1	-1
17	6	3	13	11	APFEL	PFIRSICH	OBST	0	224029999999981	3575
17	6	3	14	23	ARMUT	ELEND	BEVÖLKERUNG	0	314329999999981	7735
17	6	3	15	3	TÄUSCHUNG	ECHTHEIT	TRICK	0	200859999999963	2936
17	6	3	16	9	ANSICHT	MEINUNG		0	-1	-1
17	6	3	17	32	CHANCE	BEGEGNUNG		0	-1	-1
17	6	3	18	33	AUTO	PRESTIGE	MOTOR	0	137440000000037	2246
17	6	3	19	18	GEDÄCHTNIS	ELEFANT	EXPERIMENT	0	507129999999981	6847
17	6	3	20	27	ALKOHOL	OPIUM	DROGE	0	257529999999981	3711
17	6	3	21	26	BEWEIS	TATSACHE	TATSACHE	1	163140000000037	3055
17	6	3	22	6	BESITZ	ANTEIL		0	-1	-1
17	6	3	23	37	WOLLE	KLEIDUNG	STRICK	0	153540000000037	6792
17	6	3	24	40	PLAN	GROSSSTADT	CHAOS	0	298229999999981	4149
17	6	3	25	12	DAMPF	LOKOMOTIVE	LOKOMOTIVE	1	126440000000037	2979
17	6	3	26	35	PROFIL	QUERSCHNITT		0	-1	-1
17	6	3	27	29	PUDDING	SÜSSIGKEITEN	SCHALE	0	397479999999981	4807
17	6	3	28	13	HELDENMUT	TAPFERKEIT	FEIGHEIT	0	299929999999981	5039
17	6	3	29	30	TAT	ABSICHT	THEORIE	0	257529999999981	3687
17	6	3	30	39	GESCHREI	PANIK	STILLE	0	156629999999981	2751
17	6	3	31	1	GIFT	MORD	MORD	1	207929999999981	2918
17	6	3	32	17	GEIST	FLASCHE	ERSCHEINUNG	0	148040000000037	2968
17	6	3	33	15	PAPIER	BRIEF	GELD	0	239140000000037	2911
17	6	3	34	36	JUNGE	MÄDCHEN		0	-1	-1
17	6	3	35	7	NORM	MORAL		0	-1	-1
17	6	3	36	21	STOLZ	RUHM	RUHM	1	145940000000037	2331
17	6	3	37	22	ZEIT	URSPRUNG	VERGANGENHEIT	0	172729999999981	5071
17	6	3	38	2	VULKAN	EXPLOSION	AUSBRUCH	0	125540000000037	2295
17	6	3	39	10	LEIDENSCHAFT	KUSS	LIEBE	0	158340000000037	2698
17	6	3	40	8	MEINEID	EHRENHAFTIGKEIT	EHRENHAFTIGKEIT	1	305229999999981	7740
17	7	2	1	25	DISZIPLIN	GEHORSAM	TRAINING	0	238659999999963	3658
17	7	2	2	9	GESPENST	ERSCHEINUNG	ERSCHEINUNG	1	142359999999963	3271
17	7	2	3	35	ANFORDERUNG	SCHWIERIGKEIT	BEFEHL	0	200759999999963	3143
17	7	2	4	20	BEGRÜSSUNG	FREUNDLICHKEIT		0	497559999999963	6087
17	7	2	5	22	MACHT	HERRSCHER		0	-1	-1
17	7	2	6	11	EHE	VERLOBUNG	SCHEIDUNG	0	233059999999963	3808
17	7	2	7	14	HAUT	BLUT		0	-1	-1
17	7	2	8	37	DÄMMERUNG	MORGENGRAUEN	SONNENUNTERGANG	0	117859999999963	3676
17	7	2	9	16	KRITERIUM	AUSWAHL	AUSWAHL	1	583440000000037	7282
17	7	2	10	18	SCHMETTERLING	BLÜTE	RAUPE	0	1458.5	2175
17	7	2	11	40	POSTKUTSCHE	PFERD	PFERD	1	158359999999963	2367
17	7	2	12	27	SCHICKSAL	IRONIE		0	-1	-1
17	7	2	13	17	VERSCHLEIERUNG	KOPFTUCH	RELIGION	0	195940000000037	3359
17	7	2	14	10	ILLUSION	WAHRNEHMUNG	TRICK	0	131940000000037	2031
17	7	2	15	21	ANSTAND	SITTE		0	182309999999963	4335
17	7	2	16	7	GRAS	VIEH	VIEH	1	316759999999963	5871
17	7	2	17	39	FASS	KELLER	BIER	0	158340000000037	2678
17	7	2	18	6	ZUWACHS	FORTSCHRITT		0	-1	-1
17	7	2	19	3	VERLUST	ABNAHME		0	-1	-1
17	7	2	20	28	UHR	KIRCHE	KIRCHE	1	155940000000037	2647
17	7	2	21	15	SEEGANG	DAMPFER	BOOT	0	172059999999963	2391
17	7	2	22	24	GNADE	BARMHERZIGKEIT	RICHTER	0	446059999999963	6030
17	7	2	23	30	SPRACHE	AKUSTIK		0	-1	-1
17	7	2	24	19	GEISEL	GEFANGENER	VERBRECHER	0	465809999999963	6743
17	7	2	25	38	NEFFE	GROSSMUTTER		0	-1	-1
17	7	2	26	32	TRAUM	WIRKLICHKEIT	SCHLAF	0	347940000000037	4576
17	7	2	27	23	BUNGALOW	SIEDLUNG	URLAUB	0	181459999999963	2710
17	7	2	28	13	TIER	FROSCH		0	-1	-1
17	7	2	29	34	PRÜFUNG	MISSERFOLG	STUDIUM	0	206359999999963	3407
17	7	2	30	1	BLICK	PERSPEKTIVE		0	-1	-1
17	7	2	31	36	AUSWERTUNG	ERGEBNIS		0	-1	-1
17	7	2	32	12	KOMÖDIE	DRAMA	DRAMA	1	148440000000037	4859
17	7	2	33	8	BERG	HÜTTE	FELS	0	178440000000037	2809
17	7	2	34	26	FRAGE	EINWAND	ANTWORT	0	120659999999963	2102
17	7	2	35	4	KRITIK	ZWEIFEL	'	0	259929999999981	2623
17	7	2	36	2	MALER	PIANIST	GEMÄLDE	0	405540000000037	5615
17	7	2	37	5	FREUND	VERTRAUEN	FEIND	0	146309999999963	2695
17	7	2	38	31	HÄRTE	KRAFT		0	-1	-1
17	7	2	39	29	TAL	WIESE	WIESE	1	456590000000037	5871
17	7	2	40	33	ERLÖSUNG	HIMMELREICH		0	-1	-1
17	8	1	1	1	PELZ	FUCHS	FUCHS	1	1411	2319
17	8	1	2	39	SCHAMGEFÜHL	KÖRPER	KÖRPER	1	179159999999963	5463
17	8	1	3	33	RÜSTUNG	ANGRIFF	RITTER	0	125559999999963	2015
17	8	1	4	12	NUTZEN	KOSTEN		0	-1	-1
17	8	1	5	4	STURM	WINDHAUCH	WIRBEL	0	172259999999963	3618
17	8	1	6	25	SPASS	FEIER	BREMSE	0	291159999999963	3927
17	8	1	7	21	DEMOKRATIE	SYSTEM	VOLK	0	452759999999963	6392
17	8	1	8	23	SÄNGER	KÜNSTLER	TÄNZER	0	426259999999963	6414
17	8	1	9	3	STILLE	EINSAMKEIT	TOD	0	599159999999963	7247
17	8	1	10	13	KUGEL	QUADRAT	WAFFE	0	183969999999925	2846
17	8	1	11	32	EINGEBUNG	IDEE	INTUITION	0	228859999999963	4464
17	8	1	12	22	LÖSUNG	PROBLEM		0	-1	-1
17	8	1	13	30	BEGRIFF	BEDEUTUNG		0	-1	-1
17	8	1	14	28	URHEBER	KAUSALITÄT	ERFINDER	0	237659999999963	4064
17	8	1	15	11	GEHIRN	BEWUSSTSEIN	IDEE	0	264769999999925	5184
17	8	1	16	35	FIGUR	BRETT	KÖRPER	0	383069999999925	5609
17	8	1	17	14	STERN	WEIHNACHTEN	MOND	0	2192	2959
17	8	1	18	5	BERUF	ANERKENNUNG	LEHRER	0	186069999999925	3219
17	8	1	19	37	ANEKDOTE	WITZ	ZITAT	0	546459999999963	6339
17	8	1	20	36	RÜCKSCHRITT	VERGANGENHEIT	VERGANGENHEIT	1	177269999999925	3669
17	8	1	21	20	INFORMATION	INHALT		0	-1	-1
17	8	1	22	18	TRINKSPRUCH	SPRICHWORT	SPRICHWORT	1	193130000000075	3522
17	8	1	23	19	ERDE	STEIN	STEIN	1	112940000000037	3263
17	8	1	24	38	FÄHIGKEIT	VERANLAGUNG	TALENT	0	170359999999963	2492
17	8	1	25	26	SKLAVE	KÖNIG	BESITZER	0	241059999999963	5554
17	8	1	26	8	BARGELD	WERT	GOLD	0	2860.5	3584
17	8	1	27	29	MANGEL	VERZICHT		0	-1	-1
17	8	1	28	16	VOGEL	KATZE		0	-1	-1
17	8	1	29	7	ZEITUNG	DRUCK	INFORMATION	0	129559999999963	3263
17	8	1	30	17	STAUB	SAUBERKEIT	DRECK	0	234130000000075	3719
17	8	1	31	27	GRUNDRECHT	VERFASSUNG	VERFASSUNG	1	138959999999963	2999
17	8	1	32	31	NÄSSE	GEWITTER	REGEN	0	251069999999925	3279
17	8	1	33	34	EMPFEHLUNG	RAT		0	-1	-1
17	8	1	34	24	BEDÜRFNIS	WERBUNG	WUNSCH	0	454369999999925	5488
17	8	1	35	9	FORM	KREIS		0	-1	-1
17	8	1	36	2	MASCHINE	APPARAT	MOTOR	0	215159999999963	3359
17	8	1	37	40	PUPPE	KIND	STOFF	0	123169999999925	1983
17	8	1	38	10	ABSPRACHE	VERTRAG	VERTRAG	1	170369999999925	2914
17	8	1	39	15	BECHER	KAFFEE	KAFFEE	1	173919999999925	4164
17	8	1	40	6	CHAOS	STRUKTUR	UNORDNUNG	0	383630000000075	5524
