## Supplementary material for "Vast amounts of encoded items nullify but do not reverse the effect of sleep on declarative memory": Dataset: PAL_17_2_3.xlsx

### Sheet: Sheet1
VP_Nr	Block	VersioN	counter	pair_code	cue	correct_answer	answer	accuracy	reactiontime1	reactiontime2
17	1	8	1	39	RÄUBER	DIEBSTAHL	DIEBSTAHL	1	1248.8	2617
17	1	8	2	24	SOZIALIST	PAROLE	NATIONALIST	0	2063.8	3888
17	1	8	3	3	GABEL	SOSSE	SOSSE	1	1160	2127
17	1	8	4	5	JUNGFRAU	SCHLEIER	MEER	0	3720	4242
17	1	8	5	7	FENSTER	BEWOHNER	GLAS	0	2526	3902
17	1	8	6	6	DICHTER	ZITAT	ZITAT	1	1411.4	2008
17	1	8	7	25	STIMMUNG	ATMOSPHÄRE	LAUNE	0	2602.4	3319
17	1	8	8	4	TRANSPORT	LAGER		0	-1	-1
17	1	8	9	14	LÜGE	WAHRHEIT	WAHRHEIT	1	2655.8	3533
17	1	8	10	22	BEGINN	FOLGE	ENDE	0	1042.3	1552
17	1	8	11	27	ERFAHRUNG	UNWISSENHEIT		0	-1	-1
17	1	8	12	1	WOHNUNG	HEIM	BUDE	0	1271.8	1804
17	1	8	13	12	ABFALL	SCHMUTZ	MÜLL	0	1123	1979
17	1	8	14	18	BLASE	BAUCH	BAUCH	1	1321.4	2300
17	1	8	15	31	VERWALTUNG	GENEHMIGUNG		0	-1	-1
17	1	8	16	33	GETRÄNK	SCHAUM		0	-1	-1
17	1	8	17	35	LEICHTIGKEIT	SCHWERKRAFT	HINDERNISS	0	4122.3	6241
17	1	8	18	37	FISCHER	MEER	MEER	1	1221.8	1768
17	1	8	19	40	GESTALTUNG	LANDSCHAFT		0	-1	-1
17	1	8	20	9	BEMÜHUNGEN	ANSTRENGUNG	ANSTRENGUNG	1	3815.8	5303
17	1	8	21	32	MÜNDIGKEIT	ABHÄNGIGKEIT	ENTSCHEIDUNG	0	312639999999999	4447
17	1	8	22	20	FLEISCH	RAUBTIER	FISCH	0	1656	3528
17	1	8	23	10	IRRTUM	MISSVERSTÄNDNIS	FEHLER	0	8000	8927
17	1	8	24	17	THEMA	INTERESSE	KATEGORIE	0	3048	6008
17	1	8	25	26	ADMIRAL	WAFFENRUHE	BEFEHL	0	4999.8	6112
17	1	8	26	19	LERCHE	FRÖHLICHKEIT	LAUB	0	368510000000001	4377
17	1	8	27	8	FAMILIE	MUTTER		0	-1	-1
17	1	8	28	11	REIZ	REAKTION		0	-1	-1
17	1	8	29	34	ENTSPANNUNG	BEDROHUNG	STRESS	0	2936	3912
17	1	8	30	13	BÜSTENHALTER	BUSEN	BUSEN	1	156010000000001	2504
17	1	8	31	16	PERSON	SCHADEN	CHARACKTER	0	4658	6010
17	1	8	32	36	LEERE	DUMPFHEIT		0	-1	-1
17	1	8	33	23	ÄRA	ZEITALTER	ZEITALTER	1	1520.5	6320
17	1	8	34	29	SÄUGLING	WIEGE	BABY	0	188879999999999	3099
17	1	8	35	28	SCHATTEN	EXISTENZ	LICHT	0	138910000000001	2079
17	1	8	36	15	PLAKAT	HAMMER	WERBUNG	0	278420000000001	4000
17	1	8	37	2	GELEGENHEIT	LIEBSCHAFT	MÖGLICHKEIT	0	2885	4589
17	1	8	38	21	ERMÜDUNG	KREISLAUF		0	-1	-1
17	1	8	39	38	PFEFFER	BUTTER	SALZ	0	101579999999999	1816
17	1	8	40	30	STRAND	VERGNÜGEN	SAND	0	1472	2020
17	2	7	1	32	ZERSTÖRUNG	AUSROTTUNG	KRIEG	0	141310000000009	2151
17	2	7	2	28	ENTFÜHRUNG	AUSBEUTE	GEISEL	0	300169999999995	4119
17	2	7	3	37	MIKROSKOP	BAKTERIEN	BAKTERIEN	1	129489999999991	2935
17	2	7	4	40	ARGUMENT	ENTSCHEIDUNG	DISKUSSION	0	238310000000009	4402
17	2	7	5	36	VERMITTLUNG	INTERVIEW	KOMPROMISS	0	358610000000009	5249
17	2	7	6	38	ZAUBERER	ENTHÜLLUNG	TRICK	0	105610000000009	1792
17	2	7	7	15	SCHLAMM	HÜRDE	MOOR	0	151110000000009	2199
17	2	7	8	33	CHARME	HERZ		0	-1	-1
17	2	7	9	17	VERSCHIEDENHEIT	GEGENTEIL	DIVERSITÄT	0	330989999999991	6599
17	2	7	10	26	ANTWORT	BEKENNTNIS		0	-1	-1
17	2	7	11	24	DOKTOR	KLINIK	FACHMANN	0	6861.5	8255
17	2	7	12	13	ERFOLG	LEBENSLAUF		0	870989999999991	9279
17	2	7	13	5	ZITRONE	ERDBEERE		0	265610000000009	5048
17	2	7	14	30	DARBIETUNG	BEOBACHTUNG	SCHAUSPIELER	0	252719999999995	4399
17	2	7	15	18	STANGE	STOSS		0	-1	-1
17	2	7	16	34	EMANZIPATION	GLEICHSTELLUNG	GLEICHSTELLUNG	1	136439999999991	4591
17	2	7	17	6	HEKTAR	ZAUN	LAND	0	158310000000009	2103
17	2	7	18	39	ÄRGER	FEINDSELIGKEIT	STREIT	0	2104	2913
17	2	7	19	29	ALGEBRA	FUNKTION	MATHEMATIK	0	113410000000009	3059
17	2	7	20	14	PROFESSOR	HOCHSCHULE	FACHMANN	0	205010000000009	3706
17	2	7	21	8	FIEBER	ERSCHÖPFUNG	KRANKHEIT	0	137510000000009	2583
17	2	7	22	10	EIFERSUCHT	GRUND	LIEBE	0	1749.5	2623
17	2	7	23	4	WEISE	ART	METHODE	0	566069999999995	6865
17	2	7	24	23	SCHÄDEL	LEICHE	LEICHE	1	144610000000009	2230
17	2	7	25	22	SCHLEIM	HAFER	HUSTEN	0	184019999999995	2744
17	2	7	26	7	BOTSCHAFTER	NATIONALITÄT	NATION	0	1871	3504
17	2	7	27	12	WHISKY	DUDELSACK	ALKOHOL	0	2150	7859
17	2	7	28	35	HAUSSCHUHE	PFEIFE	PFEIFE	1	1890	6458
17	2	7	29	9	STEUER	UNTERSCHLAGUNG	STAAT	0	246180000000005	3334
17	2	7	30	3	AUSBILDUNG	ZUKUNFT	SCHULE	0	1967	2719
17	2	7	31	11	ÜBERBLICK	STANDPUNKT		0	-1	-1
17	2	7	32	31	TODESKAMPF	LEBEN		0	-1	-1
17	2	7	33	27	LAWINE	FELSBLOCK	SCHNEE	0	1252	2004
17	2	7	34	19	UMWELT	GEFÄHRDUNG	VERSCHMUTZUNG	0	284010000000009	6064
17	2	7	35	20	TINTE	BLEISTIFT	PATRONE	0	307210000000009	4168
17	2	7	36	1	HERZLICHKEIT	GEHÄSSIGKEIT		0	-1	-1
17	2	7	37	16	FUSSKNÖCHEL	ARM	BRUCH	0	395019999999995	4806
17	2	7	38	21	KRANKENWAGEN	NOTFALL	NOTARZT	0	311339999999991	4567
17	2	7	39	25	METHODE	VERSUCH	WEISE	0	139110000000009	2055
17	2	7	40	2	KAMMER	GEKLAPPER	ZIMMER	0	205489999999991	4143
17	3	6	1	8	FLUGZEUG	TOMATENSAFT	HIMMEL	0	190929999999981	3045
17	3	6	2	35	KÜSTE	DÜNE	MEER	0	132720000000019	1946
17	3	6	3	11	SCHACH	TURM	TURM	1	167610000000009	2389
17	3	6	4	26	KÜCHE	EIMER	HERD	0	395010000000009	4710
17	3	6	5	25	AQUARELL	GALERIE	GEMÄLDE	0	222310000000009	3928
17	3	6	6	15	GEFÄNGNIS	VERGEHEN	GITTER	0	155829999999981	2366
17	3	6	7	34	MUSKEL	SEHNE	RISS	0	742539999999991	8519
17	3	6	8	2	WEIN	BLUME	GLAS	0	343129999999981	4072
17	3	6	9	21	ARZT	PRAXIS	BESUCH	0	234229999999981	3646
17	3	6	10	37	STRAUSS	TULPEN		0	-1	-1
17	3	6	11	30	BUCH	SCHRIFTSTELLER	BÜCHEREI	0	555910000000009	7103
17	3	6	12	5	EISENBAHN	SCHIENE	GLEIS	0	106310000000009	1727
17	3	6	13	4	WINTER	UNFALL	SCHNEE	0	293510000000009	3714
17	3	6	14	33	LADEN	REKLAME	DIEBSTAHL	0	238810000000009	4069
17	3	6	15	23	NÄHEN	KREUZSTICH	STOFF	0	345429999999981	4049
17	3	6	16	38	FISCH	SCHUPPEN	MEER	0	213229999999981	3149
17	3	6	17	40	RADIO	STIMME		0	-1	-1
17	3	6	18	31	ORKAN	WIRBEL	WIND	0	335670000000019	3975
17	3	6	19	20	RINGE	BAUM	EHE	0	376710000000009	4167
17	3	6	20	6	DYNAMO	LICHT	FAHRRAD	0	155829999999981	2487
17	3	6	21	28	BIBLIOTHEK	SIGNATUR	BUCH	0	172729999999981	2527
17	3	6	22	7	TONNE	REGEN	MÜLL	0	233639999999991	3384
17	3	6	23	29	GRILLEN	SOMMER	FLEISCH	0	120610000000009	3198
17	3	6	24	10	TANNE	RINDE	NADELN	0	137529999999981	2415
17	3	6	25	14	HOCHZEIT	ALTAR	EHE	0	153529999999981	2084
17	3	6	26	12	ZEUS	HADES	BLITZ	0	2738	7642
17	3	6	27	18	KAMPF	SIEG	KRIEG	0	392729999999981	4736
17	3	6	28	3	GEBIRGE	EDELWEISS	FELS	0	304610000000009	3598
17	3	6	29	32	SCHMIED	HUFEISEN	EISEN	0	111129999999981	1911
17	3	6	30	27	MUSEUM	ÄGYPTEN	ALT	0	149279999999981	3058
17	3	6	31	13	VERORDNUNG	BESCHEID	GESETZ	0	170029999999981	2644
17	3	6	32	24	SPIELZEUG	PLASTIK	PLASTIK	1	104729999999981	2247
17	3	6	33	36	INSEKT	LIBELLE	AMEISE	0	243929999999981	3695
17	3	6	34	1	UFER	DAMM	SEE	0	231460000000009	2940
17	3	6	35	22	ENERGIE	ÖL	GEWINNUNG	0	295410000000009	4730
17	3	6	36	16	NACHT	SCHEINWERFER		0	-1	-1
17	3	6	37	9	HERD	FEUER	KOCHEN	0	195810000000009	3079
17	3	6	38	39	LABOR	PIPETTE	EXPERIMENT	0	406210000000009	11569
17	3	6	39	17	REVOLVER	KALIBER	KALIBER	1	201210000000009	3268
17	3	6	40	19	THEATER	REIHE	AUFFÜHRUNG	0	118310000000009	2935
17	4	5	1	2	GELENK	KEULE	KNIE	0	156070000000019	2366
17	4	5	2	8	HEFT	NOTE	PFLASTER	0	191120000000019	5751
17	4	5	3	18	BAHNHOF	KIOSK	HALLE	0	263129999999981	3647
17	4	5	4	33	REPTIL	ECHSE		0	-1	-1
17	4	5	5	27	SCHAUSPIEL	BÜHNE	SCHULE	0	166960000000009	2609
17	4	5	6	36	STRASSE	TEER		0	-1	-1
17	4	5	7	34	EREIGNIS	FEST		0	-1	-1
17	4	5	8	1	KRUG	BIER		0	-1	-1
17	4	5	9	28	STIFT	KAPPE		0	-1	-1
17	4	5	10	38	FAHRZEUG	KETTE	AUTO	0	295239999999991	4119
17	4	5	11	16	REISE	KONTINENT	ROUTE	0	2052.5	2884
17	4	5	12	39	VERLETZUNG	SCHORF	ARZT	0	1937.5	3359
17	4	5	13	7	AUFSTAND	REBELLION	REBELLION	1	1495.5	3154
17	4	5	14	15	TROPEN	AMAZONAS	AMAZONAS	1	418039999999991	5389
17	4	5	15	19	SCHULE	HOLZ		0	253429999999981	8686
17	4	5	16	23	ZÜGEL	WENDE	KUTSCHE	0	201489999999991	5262
17	4	5	17	13	GESICHT	MASKE		0	-1	-1
17	4	5	18	21	BÜNDNIS	PAKT	PARTNERSCHAFT	0	220729999999981	4943
17	4	5	19	22	NATUR	PFLANZE	UMWELT	0	198310000000009	2772
17	4	5	20	35	GETREIDE	DINKEL	MEHL	0	2410.5	5250
17	4	5	21	11	MÖBEL	LEHNE	BETT	0	207879999999981	2647
17	4	5	22	5	ORCHESTER	KONZERT		0	-1	-1
17	4	5	23	12	FLOCKEN	SCHNEE		0	-1	-1
17	4	5	24	31	AUFTRAG	ARBEIT		0	-1	-1
17	4	5	25	37	WEBER	KAMM		0	-1	-1
17	4	5	26	9	KAUFHAUS	SCHAUFENSTER		0	-1	-1
17	4	5	27	26	FAHRRAD	PEDAL	DYNAMO	0	130039999999991	2908
17	4	5	28	6	GLAUBE	BIBEL	RELIGION	0	1279.5	2815
17	4	5	29	14	ANGABE	ZEUGE		0	-1	-1
17	4	5	30	3	BRÜCKE	SAN FRANCISCO		0	-1	-1
17	4	5	31	20	RIESE	SCHRITT		0	-1	-1
17	4	5	32	17	SCHIFF	DOCK	MEER	0	106329999999981	1631
17	4	5	33	30	HEER	INFANTERIE	KRIEG	0	143939999999991	2367
17	4	5	34	25	SPORT	SCHWEISS		0	227139999999991	3311
17	4	5	35	40	FLOTTE	DECK	SCHIFF	0	258020000000019	3578
17	4	5	36	4	MAUER	BRÜSTUNG	BURG	0	276360000000009	3308
17	4	5	37	24	INFEKTION	SCHMERZEN	VIRUS	0	149360000000009	4023
17	4	5	38	29	PINSEL	LEINWAND	MALER	0	1303.5	1895
17	4	5	39	32	FABRIK	PRODUKTION	INDUSTRIE	0	1672.5	3479
17	4	5	40	10	INSTRUMENT	OBOE	MUSIK	0	1351.5	2655
17	5	4	1	36	POLIZIST	WACHE	HANDSCHELLEN	0	191790000000037	4120
17	5	4	2	29	ANFÜHRER	CHEF	GRÜNDER	0	345320000000019	4807
17	5	4	3	32	DIENER	HALTUNG		0	-1	-1
17	5	4	4	26	DICKICHT	WALD	HECKE	0	150659999999963	2420
17	5	4	5	4	ANGEBOT	MARKT	NACHFRAGE	0	127259999999963	2288
17	5	4	6	10	ZIEL	RICHTUNG		0	-1	-1
17	5	4	7	23	GEDICHT	LIEBE	ZITAT	0	202759999999963	2691
17	5	4	8	6	STIRN	KINN	KINN	1	1318.5	2063
17	5	4	9	22	ZIMMER	ECKE	BUDE	0	129559999999963	1863
17	5	4	10	25	BETTLER	UNGLÜCK		0	-1	-1
17	5	4	11	35	FAHNE	EROBERUNG	NATION	0	215940000000037	4007
17	5	4	12	5	MÖNCH	NONNE	NONNE	1	1431	2335
17	5	4	13	2	SCHÜLER	DOZENT	LEHRER	0	125540000000037	2391
17	5	4	14	18	BESESSENHEIT	TEUFEL		0	-1	-1
17	5	4	15	20	ANDEUTUNG	VERDACHT		0	-1	-1
17	5	4	16	40	GENUSS	ZIGARRE		0	-1	-1
17	5	4	17	11	AUFGABE	ERLEDIGUNG		0	-1	-1
17	5	4	18	28	GÖTTIN	GEBET		0	-1	-1
17	5	4	19	12	THEORIE	AUSNAHME	PRAXIS	0	144609999999963	2416
17	5	4	20	38	SAUERSTOFF	LUFT	ATMEN	0	193890000000037	5559
17	5	4	21	7	HIMMEL	FIRMAMENT	HÖLLE	0	123140000000037	2087
17	5	4	22	1	GRUPPE	VERSAMMLUNG	SOLO	0	259959999999963	3479
17	5	4	23	37	ANGST	SCHLANGE	MUT	0	212759999999963	2722
17	5	4	24	31	MERKMAL	DETAIL	DETAIL	1	166990000000037	4117
17	5	4	25	3	SALAT	GARTEN	FLEISCH	0	123159999999963	3582
17	5	4	26	30	MUSIKER	AKKORDEON		0	-1	-1
17	5	4	27	39	GESCHICHTE	ENTWICKLUNG		0	-1	-1
17	5	4	28	13	NAGEL	METALL	HAMMER	0	136759999999963	2103
17	5	4	29	14	ERGÄNZUNG	ZUSATZ		0	-1	-1
17	5	4	30	24	LABYRINTH	SUCHE	AUSWEG	0	2694.5	3808
17	5	4	31	21	DIAMANT	GOLD	SCHMUCK	0	178959999999963	3045
17	5	4	32	17	KLIPPE	ABGRUND	MEER	0	416759999999963	4934
17	5	4	33	27	VERRAT	TREUE	VERTRAUEN	0	190540000000037	3233
17	5	4	34	16	ERFORSCHUNG	PATENT		0	-1	-1
17	5	4	35	8	GLÜCK	ZUFALL	TRAUER	0	194229999999981	2719
17	5	4	36	19	BETRAG	WECHSEL	SUMME	0	233879999999981	3127
17	5	4	37	9	LAUNE	HUMOR	GEMÜT	0	172509999999963	4208
17	5	4	38	34	SCHLEMMER	LECKERBISSEN	MAHLZEIT	0	419040000000037	5479
17	5	4	39	33	BEGABUNG	VERERBUNG	TALENT	0	127059999999963	2070
17	5	4	40	15	MOOR	SUMPF	SCHLAMM	0	170209999999963	2799
17	6	3	1	24	RICHTER	GERECHTIGKEIT	URTEIL	0	1109	2181
17	6	3	2	14	FORDERUNG	GEHALT	VERHANDLUNG	0	2000	3639
17	6	3	3	15	PAPIER	BRIEF		0	-1	-1
17	6	3	4	20	LARVE	RAUPE	RAUPE	1	118379999999981	2031
17	6	3	5	13	HELDENMUT	TAPFERKEIT	FEIGHEIT	0	1583	3359
17	6	3	6	6	BESITZ	ANTEIL	EIGENTUM	0	141929999999981	3007
17	6	3	7	37	WOLLE	KLEIDUNG	SCHAF	0	409559999999963	5303
17	6	3	8	2	VULKAN	EXPLOSION	AUSBRUCH	0	209779999999981	3167
17	6	3	9	27	ALKOHOL	OPIUM		0	177059999999963	4078
17	6	3	10	21	STOLZ	RUHM	RUHM	1	220159999999963	6459
17	6	3	11	7	NORM	MORAL	EINHEIT	0	766979999999981	12709
17	6	3	12	40	PLAN	GROSSSTADT	CHAOS	0	135179999999981	2819
17	6	3	13	10	LEIDENSCHAFT	KUSS		0	-1	-1
17	6	3	14	33	AUTO	PRESTIGE	MOTOR	0	142359999999963	2247
17	6	3	15	32	CHANCE	BEGEGNUNG	GELEGENHEIT	0	149579999999981	2887
17	6	3	16	39	GESCHREI	PANIK	STILLE	0	279170000000019	3647
17	6	3	17	12	DAMPF	LOKOMOTIVE	LOKOMOTIVE	1	127979999999981	2911
17	6	3	18	3	TÄUSCHUNG	ECHTHEIT	TRICK	0	482340000000037	5727
17	6	3	19	11	APFEL	PFIRSICH		0	-1	-1
17	6	3	20	36	JUNGE	MÄDCHEN		0	-1	-1
17	6	3	21	18	GEDÄCHTNIS	ELEFANT	EXPERIMENT	0	160779999999981	3127
17	6	3	22	19	GESUNDHEIT	IMPFUNG	DOKTOR	0	276759999999963	3579
17	6	3	23	16	GEBÄUDE	HOTEL	KOMPLEX	0	145970000000019	2719
17	6	3	24	17	GEIST	FLASCHE	ERSCHEINUNG	0	103540000000037	4119
17	6	3	25	35	PROFIL	QUERSCHNITT		0	-1	-1
17	6	3	26	1	GIFT	MORD	MORD	1	175070000000019	3055
17	6	3	27	34	ERDGESCHOSS	DACHBODEN		0	-1	-1
17	6	3	28	22	ZEIT	URSPRUNG		0	-1	-1
17	6	3	29	8	MEINEID	EHRENHAFTIGKEIT	EHRBARKEIT	0	312279999999981	10155
17	6	3	30	26	BEWEIS	TATSACHE	TATSACHE	1	459179999999981	6253
17	6	3	31	30	TAT	ABSICHT	THEORIE	0	214579999999981	3521
17	6	3	32	23	ARMUT	ELEND	REICHTUM	0	131179999999981	2447
17	6	3	33	28	SEGEN	SCHÖPFER	UNGLÜCK	0	167620000000019	4383
17	6	3	34	31	VERGLEICH	GLEICHNIS	GEGENÜBERSTELLUNG	0	3968	6477
17	6	3	35	9	ANSICHT	MEINUNG		0	-1	-1
17	6	3	36	25	ZWIELICHT	UNTERWELT		0	-1	-1
17	6	3	37	5	INDUSTRIE	BRANCHE	FABRIK	0	144340000000037	3291
17	6	3	38	4	STUHL	SESSEL		0	-1	-1
17	6	3	39	29	PUDDING	SÜSSIGKEITEN	SCHALE	0	130070000000019	2135
17	6	3	40	38	DEFINITION	KONZEPT	BESCHREIBUNG	0	276670000000019	4398
17	7	2	1	34	PRÜFUNG	MISSERFOLG	ERGEBNIS	0	244090000000037	5028
17	7	2	2	9	GESPENST	ERSCHEINUNG	ERSCHEINUNG	1	264370000000019	4091
17	7	2	3	37	DÄMMERUNG	MORGENGRAUEN	SONNE	0	123009999999963	2367
17	7	2	4	13	TIER	FROSCH		0	-1	-1
17	7	2	5	23	BUNGALOW	SIEDLUNG	HAUS	0	160790000000037	2079
17	7	2	6	19	GEISEL	GEFANGENER		0	-1	-1
17	7	2	7	31	HÄRTE	KRAFT		0	-1	-1
17	7	2	8	14	HAUT	BLUT		0	-1	-1
17	7	2	9	1	BLICK	PERSPEKTIVE		0	-1	-1
17	7	2	10	10	ILLUSION	WAHRNEHMUNG	TRICK	0	141370000000019	2478
17	7	2	11	36	AUSWERTUNG	ERGEBNIS		0	-1	-1
17	7	2	12	7	GRAS	VIEH	VIEH	1	184790000000037	3507
17	7	2	13	4	KRITIK	ZWEIFEL		0	-1	-1
17	7	2	14	26	FRAGE	EINWAND		0	-1	-1
17	7	2	15	40	POSTKUTSCHE	PFERD	RÄUBER	0	239040000000037	4192
17	7	2	16	21	ANSTAND	SITTE		0	-1	-1
17	7	2	17	29	TAL	WIESE	WIESE	1	1812	2975
17	7	2	18	39	FASS	KELLER	BIER	0	162959999999963	2433
17	7	2	19	6	ZUWACHS	FORTSCHRITT		0	-1	-1
17	7	2	20	8	BERG	HÜTTE	FELS	0	158370000000019	2295
17	7	2	21	12	KOMÖDIE	DRAMA	DRAMA	1	152740000000037	2457
17	7	2	22	35	ANFORDERUNG	SCHWIERIGKEIT	VORRAUSSETZUNG	0	206170000000019	4237
17	7	2	23	17	VERSCHLEIERUNG	KOPFTUCH		0	-1	-1
17	7	2	24	3	VERLUST	ABNAHME		0	-1	-1
17	7	2	25	33	ERLÖSUNG	HIMMELREICH		0	-1	-1
17	7	2	26	24	GNADE	BARMHERZIGKEIT		0	-1	-1
17	7	2	27	5	FREUND	VERTRAUEN	LOYALITÄT	0	309259999999963	4992
17	7	2	28	2	MALER	PIANIST	BILD	0	151190000000037	2127
17	7	2	29	22	MACHT	HERRSCHER		0	421570000000019	5231
17	7	2	30	27	SCHICKSAL	IRONIE		0	-1	-1
17	7	2	31	28	UHR	KIRCHE	KIRCHE	1	147190000000037	2371
17	7	2	32	25	DISZIPLIN	GEHORSAM		0	-1	-1
17	7	2	33	30	SPRACHE	AKUSTIK		0	-1	-1
17	7	2	34	16	KRITERIUM	AUSWAHL	GRUND	0	367270000000019	5079
17	7	2	35	20	BEGRÜSSUNG	FREUNDLICHKEIT		0	-1	-1
17	7	2	36	15	SEEGANG	DAMPFER	SCHIFF	0	175170000000019	2679
17	7	2	37	38	NEFFE	GROSSMUTTER	ONKEL	0	151190000000037	5943
17	7	2	38	18	SCHMETTERLING	BLÜTE	RAUPE	0	117590000000037	2192
17	7	2	39	32	TRAUM	WIRKLICHKEIT		0	-1	-1
17	7	2	40	11	EHE	VERLOBUNG	RING	0	172759999999963	3599
17	8	1	1	35	FIGUR	BRETT	KÖRPER	0	169890000000037	3027
17	8	1	2	1	PELZ	FUCHS	TIER	0	148690000000037	2583
17	8	1	3	34	EMPFEHLUNG	RAT	TIPP	0	177509999999963	2486
17	8	1	4	8	BARGELD	WERT		0	-1	-1
17	8	1	5	20	INFORMATION	INHALT	BENACHRICHTIGUNG	0	295719999999925	4799
17	8	1	6	32	EINGEBUNG	IDEE	INTUITION	0	1633	3742
17	8	1	7	38	FÄHIGKEIT	VERANLAGUNG	TALENT	0	123109999999963	1967
17	8	1	8	10	ABSPRACHE	VERTRAG	VERTRAG	1	271909999999963	3738
17	8	1	9	27	GRUNDRECHT	VERFASSUNG	VERFASSUNG	1	115590000000037	2649
17	8	1	10	13	KUGEL	QUADRAT	BLEI	0	150940000000037	2482
17	8	1	11	37	ANEKDOTE	WITZ	WITZ	1	179890000000037	2367
17	8	1	12	15	BECHER	KAFFEE	KAFFEE	1	125509999999963	2439
17	8	1	13	22	LÖSUNG	PROBLEM		0	-1	-1
17	8	1	14	9	FORM	KREIS		0	-1	-1
17	8	1	15	21	DEMOKRATIE	SYSTEM	MONARCHIE	0	303109999999963	4548
17	8	1	16	17	STAUB	SAUBERKEIT	DRECK	0	153009999999963	2266
17	8	1	17	39	SCHAMGEFÜHL	KÖRPER	KÖRPER	1	544709999999963	6703
17	8	1	18	40	PUPPE	KIND	STOFF	0	127140000000037	2039
17	8	1	19	19	ERDE	STEIN	FELS	0	214119999999925	2640
17	8	1	20	11	GEHIRN	BEWUSSTSEIN	NEUROSE	0	248709999999963	3768
17	8	1	21	6	CHAOS	STRUKTUR	PLAN	0	172809999999963	2301
17	8	1	22	29	MANGEL	VERZICHT		0	-1	-1
17	8	1	23	14	STERN	WEIHNACHTEN	MOND	0	2098.5	2865
17	8	1	24	3	STILLE	EINSAMKEIT		0	-1	-1
17	8	1	25	26	SKLAVE	KÖNIG	HERR	0	215480000000075	2984
17	8	1	26	36	RÜCKSCHRITT	VERGANGENHEIT	VERGANGENHEIT	1	1918	3629
17	8	1	27	25	SPASS	FEIER	ERNST	0	191190000000037	2409
17	8	1	28	2	MASCHINE	APPARAT		0	-1	-1
17	8	1	29	7	ZEITUNG	DRUCK		0	-1	-1
17	8	1	30	5	BERUF	ANERKENNUNG		0	-1	-1
17	8	1	31	16	VOGEL	KATZE	TIER	0	1526.5	1919
17	8	1	32	30	BEGRIFF	BEDEUTUNG		0	-1	-1
17	8	1	33	4	STURM	WINDHAUCH	WIRBEL	0	200690000000037	2839
17	8	1	34	28	URHEBER	KAUSALITÄT	ERFINDER	0	163190000000037	2529
17	8	1	35	18	TRINKSPRUCH	SPRICHWORT	SPRICHWORT	1	2716	3926
17	8	1	36	33	RÜSTUNG	ANGRIFF	RITTER	0	154409999999963	2208
17	8	1	37	31	NÄSSE	GEWITTER		0	-1	-1
17	8	1	38	23	SÄNGER	KÜNSTLER	LIED	0	201490000000037	2511
17	8	1	39	24	BEDÜRFNIS	WERBUNG		0	-1	-1
17	8	1	40	12	NUTZEN	KOSTEN		0	-1	-1
								38
