## Supplementary material for "Vast amounts of encoded items nullify but do not reverse the effect of sleep on declarative memory": Dataset: PAL_18_1_2.xlsx

### Sheet: Sheet1
VP_Nr	Block	VersioN	counter	pair_code	cue	correct_answer	answer	accuracy	reactiontime1	reactiontime2
18	1	1	1	33	RÜSTUNG	ANGRIFF		0	-1	-1
18	1	1	2	14	STERN	WEIHNACHTEN		0	-1	-1
18	1	1	3	13	KUGEL	QUADRAT		0	-1	-1
18	1	1	4	4	STURM	WINDHAUCH	WIRBEL	0	2158.9	5753
18	1	1	5	35	FIGUR	BRETT		0	-1	-1
18	1	1	6	7	ZEITUNG	DRUCK		0	-1	-1
18	1	1	7	21	DEMOKRATIE	SYSTEM		0	-1	-1
18	1	1	8	20	INFORMATION	INHALT		0	-1	-1
18	1	1	9	36	RÜCKSCHRITT	VERGANGENHEIT		0	-1	-1
18	1	1	10	18	TRINKSPRUCH	SPRICHWORT		0	-1	-1
18	1	1	11	29	MANGEL	VERZICHT		0	-1	-1
18	1	1	12	17	STAUB	SAUBERKEIT	GRAU	0	12215.8	14141
18	1	1	13	28	URHEBER	KAUSALITÄT	RECHT	0	305039999999999	5137
18	1	1	14	23	SÄNGER	KÜNSTLER		0	-1	-1
18	1	1	15	24	BEDÜRFNIS	WERBUNG		0	-1	-1
18	1	1	16	31	NÄSSE	GEWITTER		0	-1	-1
18	1	1	17	27	GRUNDRECHT	VERFASSUNG		0	-1	-1
18	1	1	18	9	FORM	KREIS		0	-1	-1
18	1	1	19	19	ERDE	STEIN	KARTE	0	834789999999999	15380
18	1	1	20	12	NUTZEN	KOSTEN		0	-1	-1
18	1	1	21	8	BARGELD	WERT	WERT	1	379789999999999	5558
18	1	1	22	3	STILLE	EINSAMKEIT		0	-1	-1
18	1	1	23	6	CHAOS	STRUKTUR		0	-1	-1
18	1	1	24	15	BECHER	KAFFEE		0	-1	-1
18	1	1	25	16	VOGEL	KATZE		0	-1	-1
18	1	1	26	10	ABSPRACHE	VERTRAG		0	-1	-1
18	1	1	27	26	SKLAVE	KÖNIG		0	-1	-1
18	1	1	28	37	ANEKDOTE	WITZ		0	-1	-1
18	1	1	29	1	PELZ	FUCHS	FUCHS	1	213060000000001	4296
18	1	1	30	5	BERUF	ANERKENNUNG		0	-1	-1
18	1	1	31	34	EMPFEHLUNG	RAT		0	-1	-1
18	1	1	32	39	SCHAMGEFÜHL	KÖRPER		0	-1	-1
18	1	1	33	25	SPASS	FEIER		0	-1	-1
18	1	1	34	38	FÄHIGKEIT	VERANLAGUNG		0	-1	-1
18	1	1	35	11	GEHIRN	BEWUSSTSEIN	STUDIE	0	887989999999999	11736
18	1	1	36	30	BEGRIFF	BEDEUTUNG		0	-1	-1
18	1	1	37	22	LÖSUNG	PROBLEM		0	-1	-1
18	1	1	38	40	PUPPE	KIND		0	-1	-1
18	1	1	39	32	EINGEBUNG	IDEE		0	2468	7504
18	1	1	40	2	MASCHINE	APPARAT		0	-1	-1
18	2	16	1	1	BEHÖRDE	KÜNDIGUNG		0	-1	-1
18	2	16	2	27	ROUTE	HEIMWEG		0	-1	-1
18	2	16	3	37	MÖRDER	SÜNDE	TÖTEN	0	120318999999999	15497
18	2	16	4	36	BOMBE	TERRORIST		0	-1	-1
18	2	16	5	6	BEVÖLKERUNG	MASSE		0	-1	-1
18	2	16	6	10	FLÄCHE	ZENTRUM		0	-1	-1
18	2	16	7	15	VISUM	TOURISMUS	TOURIST	0	2914	8522
18	2	16	8	4	UNRECHT	BENACHTEILIGUNG		0	-1	-1
18	2	16	9	38	PRIESTER	KATHEDRALE		0	-1	-1
18	2	16	10	24	MODE	HOSE		0	-1	-1
18	2	16	11	17	JUSTIZ	GLAUBWÜRDIGKEIT		0	-1	-1
18	2	16	12	11	PHASE	STADIUM	ZEITSPANNE	0	11064	17745
18	2	16	13	16	BIRKE	LAUB	LAUB	1	286189999999991	4849
18	2	16	14	31	EXEKUTION	ERSCHIEßUNG		0	-1	-1
18	2	16	15	25	CHARAKTER	OFFENHEIT		0	-1	-1
18	2	16	16	20	ANLAGE	RENDITE		0	-1	-1
18	2	16	17	35	FREUDE	LUST	LUST	1	8380	10580
18	2	16	18	14	KOCH	OFEN		0	-1	-1
18	2	16	19	9	SCHNITT	FILM		0	-1	-1
18	2	16	20	2	GEFAHR	HAI		0	-1	-1
18	2	16	21	8	BEFUGNIS	ERMÄCHTIGUNG		0	-1	-1
18	2	16	22	19	AFFÄRE	PARTNERSCHAFT		0	-1	-1
18	2	16	23	29	GERICHT	VERHANDLUNG		0	-1	-1
18	2	16	24	18	ASSISTENT	PROFESSION		0	-1	-1
18	2	16	25	23	BOSS	HEMD	CHEF	0	155989999999991	4220
18	2	16	26	22	DIREKTION	BESCHLUSS		0	-1	-1
18	2	16	27	39	FLIRT	ROMANTIK		0	-1	-1
18	2	16	28	12	KAPITALISMUS	KOMMUNISMUS	KOMUNISMUS	1	379189999999991	8856
18	2	16	29	40	VIRUS	ERREGER	ERREGER	1	7741	9969
18	2	16	30	26	PUBLIKUM	ZUSCHAUER		0	-1	-1
18	2	16	31	21	RANG	HIERARCHIE		0	-1	-1
18	2	16	32	7	KOMMENTAR	PRESSE		0	-1	-1
18	2	16	33	33	VERGÜTUNG	GELD		0	-1	-1
18	2	16	34	3	SEE	WASSER		0	-1	-1
18	2	16	35	5	NATION	EINIGKEIT	EINHEIT	0	627110000000009	8617
18	2	16	36	30	AUSKUNFT	PROPAGANDA		0	-1	-1
18	2	16	37	13	JOURNALIST	PRESSEFREIHEIT		0	-1	-1
18	2	16	38	34	STUDENT	KLAUSUR	KLAUSUR	1	331089999999991	8569
18	2	16	39	32	BAUER	FARM		0	-1	-1
18	2	16	40	28	BOOT	MATROSE		0	-1	-1
18	3	15	1	36	INFORMATIK	PROGRAMMIERUNG	COMPUTER	0	605810000000009	9010
18	3	15	2	29	INTERVENTION	STREIT		0	-1	-1
18	3	15	3	16	SONNE	GRAD	HITZE	0	2922	4668
18	3	15	4	4	BRILLE	KRAWATTE		0	-1	-1
18	3	15	5	10	ZOO	BÄR	BÄR	1	213510000000009	3487
18	3	15	6	33	TAGEBUCH	BIOGRAPHIE	BIOGRAPHIE	1	410320000000019	7679
18	3	15	7	31	ERMITTLUNG	SCHULD		0	-1	-1
18	3	15	8	19	ARBEITER	EINKOMMEN		0	-1	-1
18	3	15	9	38	GEGNER	WAFFENSTILLSTAND	FEIND	0	361289999999991	5100
18	3	15	10	40	BEARBEITUNG	HONORAR		0	-1	-1
18	3	15	11	34	PATRIOTISMUS	EXTREMISMUS		0	560710000000009	20001
18	3	15	12	8	GELIEBTE	GEHEIMNIS	IDEOLOGIE	0	470100000000093	11390
18	3	15	13	27	KUNST	ARTIST		0	-1	-1
18	3	15	14	35	GOTT	VEREHRUNG	BIBEL	0	119902000000002	15760
18	3	15	15	18	ERNÄHRUNG	EIWEIß		0	-1	-1
18	3	15	16	30	ERDBALL	WELTKARTE	WELTKARTE	1	820910000000009	11289
18	3	15	17	26	POLIZEI	EINSATZ		0	-1	-1
18	3	15	18	14	REGIME	ZERSCHLAGUNG		0	-1	-1
18	3	15	19	7	DONNER	BLITZ	BLITZ	1	147710000000009	3619
18	3	15	20	5	STÜTZE	BEGLEITER		0	-1	-1
18	3	15	21	15	TRITT	SOHLE		0	-1	-1
18	3	15	22	20	REGENBOGEN	FARBE	FARBEN	1	277910000000009	5259
18	3	15	23	22	STROH	WALDBRAND	WALDBRAND	1	6511	10535
18	3	15	24	13	WANDEL	ZWISCHENZEIT	KLIMA	0	491470000000019	6283
18	3	15	25	37	BEFRAGUNG	MEHRHEIT		0	-1	-1
18	3	15	26	12	TECHNIKER	INGENIEUR		0	-1	-1
18	3	15	27	25	DRECK	VERUNREINIGUNG		0	-1	-1
18	3	15	28	1	PYRAMIDE	ARCHITEKTUR		0	-1	-1
18	3	15	29	3	VORSTAND	LEITER		0	-1	-1
18	3	15	30	6	MANDANT	RECHT		0	-1	-1
18	3	15	31	9	SUBKULTUR	UNTERGRUND		0	-1	-1
18	3	15	32	17	KOOPERATION	MITHILFE		0	-1	-1
18	3	15	33	32	FORMEL	BERECHNUNG	FUNKTION	0	132791000000001	16823
18	3	15	34	39	DESSERT	HONIG		0	-1	-1
18	3	15	35	24	AKTEUR	DRAMATIK		0	-1	-1
18	3	15	36	21	AUSEINANDERSETZUNG	ÜBERLEGUNG		0	-1	-1
18	3	15	37	23	OPPOSITION	VERWEIGERUNG		0	-1	-1
18	3	15	38	11	SCHÄTZUNG	SPEKULATION		0	-1	-1
18	3	15	39	28	BILD	FOTO	FOTO	1	466039999999991	6840
18	3	15	40	2	UNTERSCHRIFT	FORMULAR	SIGNATUR	0	423910000000009	7583
18	4	14	1	20	ERKLÄRUNG	WISSENSCHAFT		0	-1	-1
18	4	14	2	29	FAUST	GEWALT	GEWALT	1	375129999999981	6769
18	4	14	3	21	UNABHÄNGIGKEIT	SELBSTBESTIMMUNG		0	-1	-1
18	4	14	4	14	WANGE	CHRIST		0	-1	-1
18	4	14	5	25	FRIEDEN	ALLIANZ		0	-1	-1
18	4	14	6	9	INTENSIVSTATION	KRANKENHAUS		0	-1	-1
18	4	14	7	10	SCHMUGGEL	IMPORT		0	-1	-1
18	4	14	8	4	INFLATION	ENTWERTUNG	ENTWERUNG	1	230310000000009	7900
18	4	14	9	15	LAMM	MITTAGESSEN	HIRTE	0	298329999999981	16975
18	4	14	10	23	FLÜCHTLING	ASYL	ASYL	1	234770000000019	3935
18	4	14	11	33	KNOBLAUCH	VAMPIR	VAMPIR	1	744729999999981	12543
18	4	14	12	28	SCHLÄGER	KRIMINALITÄT		0	-1	-1
18	4	14	13	18	KONFRONTATION	RACHE		0	-1	-1
18	4	14	14	26	RASSE	NATIONALIST		0	-1	-1
18	4	14	15	32	SCHLUSSFOLGERUNG	KONSEQUENZ		0	-1	-1
18	4	14	16	22	AUTOR	ERFINDUNG		0	-1	-1
18	4	14	17	19	MINIMUM	NOTWENDIGKEIT	MAXIMUM	0	242320000000019	5959
18	4	14	18	5	GANG	TOR		0	-1	-1
18	4	14	19	3	IDIOT	UNSINN	NAZI	0	523129999999981	8359
18	4	14	20	30	DIAKONIE	VERSORGUNG	HILFELEISTUNG	0	467929999999981	9139
18	4	14	21	37	PARLAMENT	KANZLER		0	-1	-1
18	4	14	22	17	TECHNOLOGIE	GEHIRNWÄSCHE		0	-1	-1
18	4	14	23	35	LIST	NAZI		0	-1	-1
18	4	14	24	2	SOLO	MUSIKINSTRUMENT	SÄNGER	0	888939999999991	18401
18	4	14	25	36	SÄUFER	WIRT		0	-1	-1
18	4	14	26	16	FREUNDSCHAFT	GEFÄHRTE		0	-1	-1
18	4	14	27	7	VORBEREITUNG	VERÖFFENTLICHUNG		0	-1	-1
18	4	14	28	31	TOD	NOTWEHR		0	-1	-1
18	4	14	29	11	PRÄDIKAT	PRIMA		0	-1	-1
18	4	14	30	12	UNHEIL	ALPTRAUM		0	-1	-1
18	4	14	31	1	GEMEINSCHAFT	ZUSAMMENARBEIT		0	-1	-1
18	4	14	32	6	LIMIT	MAXIMUM		0	-1	-1
18	4	14	33	13	URLAUB	AUSFALL		0	-1	-1
18	4	14	34	38	ZELT	ZIRKUS		0	-1	-1
18	4	14	35	8	EXPERIMENT	UNTERSUCHUNG		0	-1	-1
18	4	14	36	27	HINDERUNG	SIEGEL		0	-1	-1
18	4	14	37	34	NACHBARSCHAFT	HECKE		0	-1	-1
18	4	14	38	39	GESELLSCHAFT	EINHEIT		0	-1	-1
18	4	14	39	40	LEBER	ORGAN		0	-1	-1
18	4	14	40	24	VATER	VORBILD	VORBILD	1	326520000000019	8601
18	5	13	1	26	KUNSTWERK	AUFMACHUNG		0	-1	-1
18	5	13	2	37	FLAMME	LEUCHTE		0	-1	-1
18	5	13	3	30	HASS	GEFECHT	NAZIS	0	141494000000004	17629
18	5	13	4	20	ZAHL	PHYSIK		0	-1	-1
18	5	13	5	40	REGENSCHIRM	BEDARF		0	-1	-1
18	5	13	6	15	VERBRÜDERUNG	ENTSCHULDIGUNG		0	-1	-1
18	5	13	7	13	ZAHLUNG	QUITTUNG	RECHNUNG	0	13219.5	15523
18	5	13	8	18	BEWERTUNG	KELLNERIN		0	-1	-1
18	5	13	9	1	WAHNSINN	ANSTALT		0	-1	-1
18	5	13	10	34	FRAU	BLUSE	MANN	0	2927.5	5591
18	5	13	11	36	KLEINIGKEIT	WAAGE		0	-1	-1
18	5	13	12	12	TRAINER	STIL		0	-1	-1
18	5	13	13	39	FREILASSUNG	AUFENTHALT		0	-1	-1
18	5	13	14	4	SPRECHER	AUFRUF		0	-1	-1
18	5	13	15	9	STALL	KUH		0	-1	-1
18	5	13	16	22	WIEDERHERSTELLUNG	VERSCHLECHTERUNG		0	-1	-1
18	5	13	17	23	STREIK	KONFLIKT		0	-1	-1
18	5	13	18	11	DOKUMENT	BESCHEINIGUNG		0	-1	-1
18	5	13	19	3	OZEAN	KRABBE	MEER	0	6047.5	7823
18	5	13	20	6	BEGEISTERUNG	GEFÜHL		0	-1	-1
18	5	13	21	32	KLEIDERSCHRANK	HANDSCHUH		0	-1	-1
18	5	13	22	33	SENDER	NOTIZ		0	-1	-1
18	5	13	23	35	ZUCKER	SPEISE		0	-1	-1
18	5	13	24	10	MILCH	KÄSE		0	-1	-1
18	5	13	25	25	GERICHTSHOF	UNWAHRHEIT		0	-1	-1
18	5	13	26	14	MUSIK	OPER		0	-1	-1
18	5	13	27	21	REVOLUTION	WIDERSTAND	REGEEM	0	13103.5	18719
18	5	13	28	19	INSEL	URLAUBER	URLAUB	0	9239.5	11471
18	5	13	29	27	SUBSTANZ	SEELE		0	-1	-1
18	5	13	30	8	BEWUNDERUNG	SCHÖNHEIT		0	-1	-1
18	5	13	31	31	TEICH	ÜBERSCHWEMMUNG		0	-1	-1
18	5	13	32	16	TRAINING	PULS		0	-1	-1
18	5	13	33	5	AUFTAKT	SPIEL		0	-1	-1
18	5	13	34	2	PARK	VEGETATION	GRÜN	0	959909999999963	12963
18	5	13	35	38	SUBMISSION	ERNIEDRIGUNG		0	-1	-1
18	5	13	36	28	NACHRICHT	GEBURTSTAG		0	-1	-1
18	5	13	37	24	ENTSCHLOSSENHEIT	DURCHSETZUNG		0	-1	-1
18	5	13	38	29	KONJUNKTUR	DIAGNOSE		0	-1	-1
18	5	13	39	7	KRANZ	NEST		0	-1	-1
18	5	13	40	17	WAFFE	KRIEG	KRIEG	1	4239.5	6615
18	6	12	1	20	HORN	WARNUNG	SIGNAL	0	370759999999963	6649
18	6	12	2	33	ERÖFFNUNG	GRÜNDUNG		0	-1	-1
18	6	12	3	10	ZAUBERKÜNSTLER	TRICK	TRICK	1	532209999999963	7772
18	6	12	4	21	LIKÖR	SEKT		0	-1	-1
18	6	12	5	6	SCHLACHTUNG	SCHWEIN	FLEISCH	0	3908	6887
18	6	12	6	9	ADER	GESTEIN	BLUT	0	2399.5	4119
18	6	12	7	32	KOORDINATION	HANDHABUNG		0	-1	-1
18	6	12	8	25	BESTATTUNG	SELBSTMORD	GRAB	0	170349000000004	18407
18	6	12	9	7	HIRN	STUDIE	STUDIE	1	109552999999998	13743
18	6	12	10	16	FREUNDIN	ZÄRTLICHKEIT	ZÄRTLICHKEIT	1	575159999999963	20001
18	6	12	11	36	EINSPARUNG	RECHNUNG		0	-1	-1
18	6	12	12	12	HÖLLE	MYTHOS	MYTOS	1	12207.5	14269
18	6	12	13	35	NOTLAGE	DILEMMA		0	-1	-1
18	6	12	14	3	BEIFALL	APPLAUS		0	-1	-1
18	6	12	15	8	KARTELL	KONSENS		0	-1	-1
18	6	12	16	34	BLEI	STAHL		0	-1	-1
18	6	12	17	5	BINDUNG	BABY		0	-1	-1
18	6	12	18	14	SCHLAFWANDELN	UNWIRKLICHKEIT	SUREALITÄT	0	12724.5	20001
18	6	12	19	39	ORDNUNG	ZUCHT		0	-1	-1
18	6	12	20	29	MOTOR	INDUSTRIALISIERUNG		0	-1	-1
18	6	12	21	31	REICH	PROFIT	ELITE	0	650359999999963	9007
18	6	12	22	23	JUGEND	SCHWIMMBAD	SCHWIMMBAD	1	522270000000019	8254
18	6	12	23	38	ABEND	MORGEN		0	-1	-1
18	6	12	24	26	EVOLUTION	ERWEITERUNG	WEITERENTWICKLUNG	0	953559999999963	15509
18	6	12	25	1	EMPFINDUNG	GELASSENHEIT		0	-1	-1
18	6	12	26	13	STAAT	UNTERSTÜTZUNG		0	-1	-1
18	6	12	27	4	KLOSTER	EINSCHRÄNKUNG	EINSCHRENKUNG	1	6583.5	11545
18	6	12	28	15	VERHAFTUNG	KLINGE		0	-1	-1
18	6	12	29	24	ALARM	ÜBUNG		0	-1	-1
18	6	12	30	40	KERZE	DOCHT		0	-1	-1
18	6	12	31	18	PARTY	THEKE	THEKE	1	771359999999963	10785
18	6	12	32	2	GENIE	MATHEMATIK	MATHEMATIK	1	3711.5	7503
18	6	12	33	37	INVESTITION	KONZERN	FIRMA	0	635159999999963	9583
18	6	12	34	28	UNSTERBLICHKEIT	AUFERSTEHUNG		0	-1	-1
18	6	12	35	17	BEGRÜNDER	PRÄSIDENT		0	-1	-1
18	6	12	36	22	PARTEI	ABSTIMMUNG		0	-1	-1
18	6	12	37	11	PROGRAMM	KINO		0	-1	-1
18	6	12	38	27	BEEINFLUSSUNG	VERMARKTUNG		0	-1	-1
18	6	12	39	19	BAHNSTEIG	ANPASSUNG		0	-1	-1
18	6	12	40	30	DORF	ISOLATION	ISOLATION	1	491170000000019	9391
18	7	11	1	25	PHILOSOPHIE	SINN		0	-1	-1
18	7	11	2	4	MEDAILLE	WETTBEWERB	WETTKAMPF	0	296779999999981	6543
18	7	11	3	21	GANS	ENTE	ENTE	1	288970000000019	4241
18	7	11	4	20	VATERUNSER	RELIGION	CHRIST	0	114290999999996	13639
18	7	11	5	29	BUDE	KÜHLSCHRANK	WOHNUNG	0	307890000000037	11671
18	7	11	6	14	LEISTUNG	PROVISION		0	-1	-1
18	7	11	7	2	UNTAUGLICHKEIT	FAHRER		0	-1	-1
18	7	11	8	26	HAND	GESTE	LEBER	0	558379999999981	7735
18	7	11	9	19	BEGNADIGUNG	DROHUNG		0	-1	-1
18	7	11	10	7	BODEN	FUND		0	-1	-1
18	7	11	11	16	TRAKTOR	LENKSTANGE	MOTOR	0	368970000000019	9389
18	7	11	12	8	REKORD	ARBEITSLOSIGKEIT		0	-1	-1
18	7	11	13	27	DOLCH	STICH	STICH	1	314370000000019	5687
18	7	11	14	31	KOPPEL	STIER		0	-1	-1
18	7	11	15	17	HANDSCHRIFT	BUCHSTABE		0	-1	-1
18	7	11	16	12	ATOM	MOLEKÜL	NEUTRONEN	0	980770000000019	13117
18	7	11	17	9	WAHL	GREMIUM	DEMOKRATIE	0	896979999999981	13633
18	7	11	18	32	KRAMPF	BEIN	BEIN	1	297729999999981	6255
18	7	11	19	37	HIRTE	SCHAF	LAMM	0	138397999999998	15059
18	7	11	20	36	WALZER	GALA	GAALA	1	305970000000019	4851
18	7	11	21	28	VERSEUCHUNG	RATTE		0	-1	-1
18	7	11	22	22	KARTE	HINDERNIS		0	-1	-1
18	7	11	23	40	WIND	ELEMENT		0	-1	-1
18	7	11	24	38	WEG	WILLE		0	-1	-1
18	7	11	25	24	AUSSCHAU	GIPFEL		0	-1	-1
18	7	11	26	34	SYMBOL	WAPPEN		0	-1	-1
18	7	11	27	23	KATEGORIE	GÜLTIGKEIT		0	-1	-1
18	7	11	28	30	STRATEGIE	NÄHERUNG		0	-1	-1
18	7	11	29	39	GEWINNUNG	WERBER		0	-1	-1
18	7	11	30	18	TREIBSTOFF	KILOMETER		0	-1	-1
18	7	11	31	6	AMATEUR	HOBBY		0	-1	-1
18	7	11	32	10	ZULASSUNG	NACHWEIS		0	-1	-1
18	7	11	33	33	STURZ	REGIERUNG		0	-1	-1
18	7	11	34	11	SCHEIDUNG	INSTABILITÄT		0	-1	-1
18	7	11	35	5	INSTITUTION	ABTEILUNG		0	-1	-1
18	7	11	36	3	COMPUTER	ZEITVERTREIB	TECHNOLOGIE	0	903979999999981	13719
18	7	11	37	13	FEHLTRITT	VERANTWORTUNG		0	-1	-1
18	7	11	38	35	BEHANDLUNG	MANDEL		0	-1	-1
18	7	11	39	15	ATTRAKTION	WELTWUNDER		0	-1	-1
18	7	11	40	1	SCHALTER	FLUGHAFEN		0	-1	-1
18	8	10	1	26	POLITIKER	ZUVERSICHT	ZUVERSICHT	1	535490000000037	11736
18	8	10	2	9	VOLK	GEMEINDE		0	-1	-1
18	8	10	3	7	LOYALITÄT	BRUDER		0	-1	-1
18	8	10	4	37	NEUROSE	PSYCHOLOGIE	PSYCHATRIE	0	6640	10939
18	8	10	5	33	OPERATION	KOMA		0	-1	-1
18	8	10	6	11	DIREKTOR	GESCHÄFT		0	-1	-1
18	8	10	7	29	ZUSPITZUNG	PUNKT		0	-1	-1
18	8	10	8	16	STRICH	SKIZZE	PUNKT	0	854180000000075	10990
18	8	10	9	30	PASSION	ORGASMUS		0	-1	-1
18	8	10	10	10	MAGEN	RESTAURANT		0	-1	-1
18	8	10	11	20	SPIRALE	FRUCHTBARKEIT		0	-1	-1
18	8	10	12	24	MAKEL	SELBSTBEWUSSTSEIN		0	-1	-1
18	8	10	13	3	LINIE	BUS	BAHN	0	732359999999963	8960
18	8	10	14	22	LIEGE	VERANDA		0	-1	-1
18	8	10	15	36	GESCHLECHT	MANN	MANN	1	220780000000075	4216
18	8	10	16	27	MONSTER	MUT		0	-1	-1
18	8	10	17	12	ZENTIMETER	METER	METER	1	179990000000037	3712
18	8	10	18	31	SAMT	STOFF	SEIDE	0	675130000000075	8649
18	8	10	19	40	PEITSCHE	MISSHANDLUNG		0	-1	-1
18	8	10	20	5	ANZUG	BÖRSE	BÖRSE	1	455990000000037	7072
18	8	10	21	8	UMARMUNG	INTEGRATION		0	-1	-1
18	8	10	22	25	PARADIES	MENSCH	MENSCH	1	669180000000075	11449
18	8	10	23	6	ABSCHLUSS	PROJEKT		0	-1	-1
18	8	10	24	28	ANKÜNDIGUNG	EXAMEN		0	-1	-1
18	8	10	25	23	SCHNORCHEL	ATLANTIK		0	-1	-1
18	8	10	26	39	ERMORDUNG	GESTÄNDNIS		0	-1	-1
18	8	10	27	32	SCHIFFBRUCH	UNGLÜCKSFALL		0	-1	-1
18	8	10	28	38	REDAKTEUR	KORRESPONDENZ		0	-1	-1
18	8	10	29	21	ELITE	VERMÖGEN	REICHTUM	0	9352	13496
18	8	10	30	18	FASCHIST	IDEOLOGIE	IDIEOLOGIE	1	819190000000037	15024
18	8	10	31	14	ZUSAMMENHANG	VORZEICHEN		0	-1	-1
18	8	10	32	15	PATIENT	THERAPIE		0	-1	-1
18	8	10	33	4	FAHRT	AUTOBAHN		0	-1	-1
18	8	10	34	17	KÄFER	RUINE	INSEKT	0	413580000000075	10440
18	8	10	35	13	GENAUIGKEIT	AUFMERKSAMKEIT		0	-1	-1
18	8	10	36	34	VERDROSSENHEIT	RESIGNATION		0	-1	-1
18	8	10	37	19	DROGE	VERHEIMLICHUNG		0	-1	-1
18	8	10	38	35	VERLAUF	ENDUNG		0	-1	-1
18	8	10	39	2	KAMERADSCHAFT	PARTNER		0	-1	-1
18	8	10	40	1	PROGNOSE	GEWISSHEIT		0	-1	-1
