## Supplementary material for "Vast amounts of encoded items nullify but do not reverse the effect of sleep on declarative memory": Dataset: PAL_18_1_3.xls

### Sheet: Sheet1
VP_Nr	Block	VersioN	counter	pair_code	cue	correct_answer	answer	accuracy	reactiontime1	reactiontime2
18	1	1	1	17	STAUB	SAUBERKEIT		0	-1	-1
18	1	1	2	38	FÄHIGKEIT	VERANLAGUNG		0	-1	-1
18	1	1	3	15	BECHER	KAFFEE		0	-1	-1
18	1	1	4	35	FIGUR	BRETT		0	-1	-1
18	1	1	5	37	ANEKDOTE	WITZ		0	-1	-1
18	1	1	6	16	VOGEL	KATZE		0	-1	-1
18	1	1	7	14	STERN	WEIHNACHTEN		0	-1	-1
18	1	1	8	1	PELZ	FUCHS	FUCHS	1	1782.7	4859
18	1	1	9	10	ABSPRACHE	VERTRAG		0	-1	-1
18	1	1	10	18	TRINKSPRUCH	SPRICHWORT		0	-1	-1
18	1	1	11	27	GRUNDRECHT	VERFASSUNG		0	-1	-1
18	1	1	12	23	SÄNGER	KÜNSTLER	SOLO	0	7818.8	10880
18	1	1	13	26	SKLAVE	KÖNIG	DIENER	0	2806.8	4775
18	1	1	14	12	NUTZEN	KOSTEN		0	-1	-1
18	1	1	15	7	ZEITUNG	DRUCK		0	-1	-1
18	1	1	16	34	EMPFEHLUNG	RAT		0	-1	-1
18	1	1	17	30	BEGRIFF	BEDEUTUNG		0	-1	-1
18	1	1	18	5	BERUF	ANERKENNUNG		0	-1	-1
18	1	1	19	19	ERDE	STEIN		0	-1	-1
18	1	1	20	2	MASCHINE	APPARAT		0	-1	-1
18	1	1	21	3	STILLE	EINSAMKEIT		0	-1	-1
18	1	1	22	32	EINGEBUNG	IDEE		0	-1	-1
18	1	1	23	40	PUPPE	KIND		0	-1	-1
18	1	1	24	31	NÄSSE	GEWITTER		0	-1	-1
18	1	1	25	8	BARGELD	WERT	WERT	1	2243	3891
18	1	1	26	29	MANGEL	VERZICHT		0	-1	-1
18	1	1	27	33	RÜSTUNG	ANGRIFF		0	-1	-1
18	1	1	28	25	SPASS	FEIER	FRUEDE	0	4216	6040
18	1	1	29	36	RÜCKSCHRITT	VERGANGENHEIT		0	-1	-1
18	1	1	30	6	CHAOS	STRUKTUR	ORDNUNG	0	342389999999999	6680
18	1	1	31	13	KUGEL	QUADRAT	KRIEG	0	5547.2	8544
18	1	1	32	21	DEMOKRATIE	SYSTEM		0	-1	-1
18	1	1	33	24	BEDÜRFNIS	WERBUNG		0	-1	-1
18	1	1	34	11	GEHIRN	BEWUSSTSEIN	STUDIE	0	4847	7150
18	1	1	35	20	INFORMATION	INHALT		0	-1	-1
18	1	1	36	9	FORM	KREIS		0	-1	-1
18	1	1	37	28	URHEBER	KAUSALITÄT		0	-1	-1
18	1	1	38	22	LÖSUNG	PROBLEM		0	-1	-1
18	1	1	39	4	STURM	WINDHAUCH	WIRBEL	0	283979999999999	5160
18	1	1	40	39	SCHAMGEFÜHL	KÖRPER		0	-1	-1
18	2	16	1	27	ROUTE	HEIMWEG		0	-1	-1
18	2	16	2	24	MODE	HOSE		0	-1	-1
18	2	16	3	30	AUSKUNFT	PROPAGANDA		0	-1	-1
18	2	16	4	21	RANG	HIERARCHIE		0	-1	-1
18	2	16	5	28	BOOT	MATROSE		0	-1	-1
18	2	16	6	38	PRIESTER	KATHEDRALE		0	-1	-1
18	2	16	7	5	NATION	EINIGKEIT		0	-1	-1
18	2	16	8	2	GEFAHR	HAI		0	-1	-1
18	2	16	9	1	BEHÖRDE	KÜNDIGUNG		0	-1	-1
18	2	16	10	23	BOSS	HEMD	CHEF	0	167519999999995	3047
18	2	16	11	10	FLÄCHE	ZENTRUM		0	-1	-1
18	2	16	12	15	VISUM	TOURISMUS	TOURISMUS	1	277430000000005	6854
18	2	16	13	14	KOCH	OFEN		0	-1	-1
18	2	16	14	13	JOURNALIST	PRESSEFREIHEIT		0	-1	-1
18	2	16	15	19	AFFÄRE	PARTNERSCHAFT		0	-1	-1
18	2	16	16	22	DIREKTION	BESCHLUSS		0	-1	-1
18	2	16	17	36	BOMBE	TERRORIST	GEFAHR	0	280710000000009	4903
18	2	16	18	40	VIRUS	ERREGER	INFEKTION	0	5439	11231
18	2	16	19	9	SCHNITT	FILM		0	-1	-1
18	2	16	20	7	KOMMENTAR	PRESSE		0	-1	-1
18	2	16	21	37	MÖRDER	SÜNDE		0	-1	-1
18	2	16	22	11	PHASE	STADIUM		0	-1	-1
18	2	16	23	12	KAPITALISMUS	KOMMUNISMUS	KOMMUNISMUS	1	309510000000009	8879
18	2	16	24	39	FLIRT	ROMANTIK		0	-1	-1
18	2	16	25	20	ANLAGE	RENDITE		0	-1	-1
18	2	16	26	34	STUDENT	KLAUSUR	KLAUSUR	1	330060000000009	7960
18	2	16	27	8	BEFUGNIS	ERMÄCHTIGUNG		0	-1	-1
18	2	16	28	31	EXEKUTION	ERSCHIEßUNG		0	-1	-1
18	2	16	29	35	FREUDE	LUST	LUST	1	5767	7279
18	2	16	30	4	UNRECHT	BENACHTEILIGUNG		0	-1	-1
18	2	16	31	17	JUSTIZ	GLAUBWÜRDIGKEIT	BEHÖRDE	0	3701	12910
18	2	16	32	32	BAUER	FARM		0	-1	-1
18	2	16	33	26	PUBLIKUM	ZUSCHAUER		0	-1	-1
18	2	16	34	18	ASSISTENT	PROFESSION		0	-1	-1
18	2	16	35	6	BEVÖLKERUNG	MASSE		0	-1	-1
18	2	16	36	3	SEE	WASSER		0	-1	-1
18	2	16	37	16	BIRKE	LAUB	LAUB	1	342880000000005	5079
18	2	16	38	29	GERICHT	VERHANDLUNG		0	-1	-1
18	2	16	39	25	CHARAKTER	OFFENHEIT		0	-1	-1
18	2	16	40	33	VERGÜTUNG	GELD		0	-1	-1
18	3	15	1	21	AUSEINANDERSETZUNG	ÜBERLEGUNG		0	-1	-1
18	3	15	2	32	FORMEL	BERECHNUNG	INTEGRAL	0	983839999999991	12298
18	3	15	3	38	GEGNER	WAFFENSTILLSTAND		0	-1	-1
18	3	15	4	14	REGIME	ZERSCHLAGUNG	KARTELL	0	676929999999981	9351
18	3	15	5	29	INTERVENTION	STREIT		0	-1	-1
18	3	15	6	34	PATRIOTISMUS	EXTREMISMUS	NAZIONALISMUS	0	317529999999981	8303
18	3	15	7	12	TECHNIKER	INGENIEUR		0	-1	-1
18	3	15	8	31	ERMITTLUNG	SCHULD		0	-1	-1
18	3	15	9	10	ZOO	BÄR	BÄR	1	155929999999981	4015
18	3	15	10	22	STROH	WALDBRAND	WALDBRAND	1	794310000000009	14095
18	3	15	11	39	DESSERT	HONIG		0	-1	-1
18	3	15	12	25	DRECK	VERUNREINIGUNG		0	-1	-1
18	3	15	13	17	KOOPERATION	MITHILFE		0	-1	-1
18	3	15	14	18	ERNÄHRUNG	EIWEIß		0	-1	-1
18	3	15	15	13	WANDEL	ZWISCHENZEIT		0	-1	-1
18	3	15	16	37	BEFRAGUNG	MEHRHEIT		0	-1	-1
18	3	15	17	28	BILD	FOTO	FOTO	1	225510000000009	6415
18	3	15	18	15	TRITT	SOHLE		0	-1	-1
18	3	15	19	3	VORSTAND	LEITER		0	-1	-1
18	3	15	20	23	OPPOSITION	VERWEIGERUNG		0	-1	-1
18	3	15	21	24	AKTEUR	DRAMATIK		0	-1	-1
18	3	15	22	30	ERDBALL	WELTKARTE	WELDKARTE	1	272729999999981	5343
18	3	15	23	1	PYRAMIDE	ARCHITEKTUR		0	-1	-1
18	3	15	24	2	UNTERSCHRIFT	FORMULAR		0	-1	-1
18	3	15	25	7	DONNER	BLITZ	BLITZ	1	183110000000009	3788
18	3	15	26	5	STÜTZE	BEGLEITER		0	-1	-1
18	3	15	27	35	GOTT	VEREHRUNG	BIBEL	0	351939999999991	6088
18	3	15	28	16	SONNE	GRAD	STERN	0	485410000000009	8899
18	3	15	29	4	BRILLE	KRAWATTE		0	-1	-1
18	3	15	30	8	GELIEBTE	GEHEIMNIS		0	-1	-1
18	3	15	31	6	MANDANT	RECHT		0	-1	-1
18	3	15	32	20	REGENBOGEN	FARBE	FARBEN	1	2182	4439
18	3	15	33	27	KUNST	ARTIST		0	-1	-1
18	3	15	34	11	SCHÄTZUNG	SPEKULATION		0	-1	-1
18	3	15	35	36	INFORMATIK	PROGRAMMIERUNG		0	-1	-1
18	3	15	36	40	BEARBEITUNG	HONORAR		0	-1	-1
18	3	15	37	19	ARBEITER	EINKOMMEN		0	-1	-1
18	3	15	38	9	SUBKULTUR	UNTERGRUND		0	-1	-1
18	3	15	39	33	TAGEBUCH	BIOGRAPHIE	BIOGRAPHIE	1	356660000000009	8336
18	3	15	40	26	POLIZEI	EINSATZ		0	-1	-1
18	4	14	1	31	TOD	NOTWEHR		0	-1	-1
18	4	14	2	1	GEMEINSCHAFT	ZUSAMMENARBEIT		0	-1	-1
18	4	14	3	23	FLÜCHTLING	ASYL	ASYL	1	253510000000009	5642
18	4	14	4	38	ZELT	ZIRKUS		0	-1	-1
18	4	14	5	19	MINIMUM	NOTWENDIGKEIT	MAXIMUM	0	183939999999991	4767
18	4	14	6	2	SOLO	MUSIKINSTRUMENT		0	-1	-1
18	4	14	7	35	LIST	NAZI		0	-1	-1
18	4	14	8	14	WANGE	CHRIST		0	-1	-1
18	4	14	9	17	TECHNOLOGIE	GEHIRNWÄSCHE		0	-1	-1
18	4	14	10	22	AUTOR	ERFINDUNG		0	-1	-1
18	4	14	11	33	KNOBLAUCH	VAMPIR	VAMPIR	1	971129999999981	12311
18	4	14	12	12	UNHEIL	ALPTRAUM		0	-1	-1
18	4	14	13	21	UNABHÄNGIGKEIT	SELBSTBESTIMMUNG		0	-1	-1
18	4	14	14	20	ERKLÄRUNG	WISSENSCHAFT		0	-1	-1
18	4	14	15	40	LEBER	ORGAN	FU	0	10490.5	20001
18	4	14	16	27	HINDERUNG	SIEGEL		0	209120000000019	4460
18	4	14	17	13	URLAUB	AUSFALL	STRAND	0	331939999999991	5007
18	4	14	18	10	SCHMUGGEL	IMPORT		0	-1	-1
18	4	14	19	11	PRÄDIKAT	PRIMA		0	-1	-1
18	4	14	20	6	LIMIT	MAXIMUM		0	-1	-1
18	4	14	21	37	PARLAMENT	KANZLER		0	-1	-1
18	4	14	22	36	SÄUFER	WIRT		0	-1	-1
18	4	14	23	4	INFLATION	ENTWERTUNG		0	-1	-1
18	4	14	24	24	VATER	VORBILD	VORBILD	1	327939999999991	5679
18	4	14	25	32	SCHLUSSFOLGERUNG	KONSEQUENZ		0	-1	-1
18	4	14	26	18	KONFRONTATION	RACHE		0	-1	-1
18	4	14	27	29	FAUST	GEWALT	GEWALT	1	293439999999991	4783
18	4	14	28	7	VORBEREITUNG	VERÖFFENTLICHUNG		0	-1	-1
18	4	14	29	9	INTENSIVSTATION	KRANKENHAUS		0	-1	-1
18	4	14	30	16	FREUNDSCHAFT	GEFÄHRTE		0	-1	-1
18	4	14	31	39	GESELLSCHAFT	EINHEIT		0	-1	-1
18	4	14	32	28	SCHLÄGER	KRIMINALITÄT		0	-1	-1
18	4	14	33	5	GANG	TOR		0	-1	-1
18	4	14	34	25	FRIEDEN	ALLIANZ		0	-1	-1
18	4	14	35	30	DIAKONIE	VERSORGUNG	HILFELEISTUNG	0	4421.5	8540
18	4	14	36	26	RASSE	NATIONALIST		0	-1	-1
18	4	14	37	8	EXPERIMENT	UNTERSUCHUNG		0	-1	-1
18	4	14	38	34	NACHBARSCHAFT	HECKE		0	-1	-1
18	4	14	39	3	IDIOT	UNSINN	NAZI	0	309170000000019	5319
18	4	14	40	15	LAMM	MITTAGESSEN	HIRTE	0	205229999999981	9319
18	5	13	1	1	WAHNSINN	ANSTALT		0	-1	-1
18	5	13	2	22	WIEDERHERSTELLUNG	VERSCHLECHTERUNG		0	-1	-1
18	5	13	3	11	DOKUMENT	BESCHEINIGUNG		0	-1	-1
18	5	13	4	38	SUBMISSION	ERNIEDRIGUNG		0	-1	-1
18	5	13	5	3	OZEAN	KRABBE		0	-1	-1
18	5	13	6	5	AUFTAKT	SPIEL		0	-1	-1
18	5	13	7	16	TRAINING	PULS		0	-1	-1
18	5	13	8	39	FREILASSUNG	AUFENTHALT		0	-1	-1
18	5	13	9	24	ENTSCHLOSSENHEIT	DURCHSETZUNG		0	-1	-1
18	5	13	10	26	KUNSTWERK	AUFMACHUNG		0	-1	-1
18	5	13	11	18	BEWERTUNG	KELLNERIN		0	-1	-1
18	5	13	12	7	KRANZ	NEST		0	-1	-1
18	5	13	13	37	FLAMME	LEUCHTE		0	-1	-1
18	5	13	14	17	WAFFE	KRIEG	RÜSTUNG	0	811259999999963	11000
18	5	13	15	9	STALL	KUH		0	-1	-1
18	5	13	16	25	GERICHTSHOF	UNWAHRHEIT		0	-1	-1
18	5	13	17	4	SPRECHER	AUFRUF		0	-1	-1
18	5	13	18	35	ZUCKER	SPEISE		0	-1	-1
18	5	13	19	13	ZAHLUNG	QUITTUNG		0	-1	-1
18	5	13	20	12	TRAINER	STIL		0	-1	-1
18	5	13	21	6	BEGEISTERUNG	GEFÜHL		0	-1	-1
18	5	13	22	2	PARK	VEGETATION		0	-1	-1
18	5	13	23	23	STREIK	KONFLIKT		0	-1	-1
18	5	13	24	8	BEWUNDERUNG	SCHÖNHEIT		0	-1	-1
18	5	13	25	14	MUSIK	OPER	ARKORDEON	0	8298.5	12439
18	5	13	26	21	REVOLUTION	WIDERSTAND		0	-1	-1
18	5	13	27	10	MILCH	KÄSE		0	-1	-1
18	5	13	28	36	KLEINIGKEIT	WAAGE		0	-1	-1
18	5	13	29	28	NACHRICHT	GEBURTSTAG		0	-1	-1
18	5	13	30	20	ZAHL	PHYSIK		0	-1	-1
18	5	13	31	33	SENDER	NOTIZ		0	-1	-1
18	5	13	32	19	INSEL	URLAUBER	STRAND	0	4311.5	6007
18	5	13	33	15	VERBRÜDERUNG	ENTSCHULDIGUNG		0	-1	-1
18	5	13	34	27	SUBSTANZ	SEELE		0	-1	-1
18	5	13	35	40	REGENSCHIRM	BEDARF		0	-1	-1
18	5	13	36	29	KONJUNKTUR	DIAGNOSE		0	-1	-1
18	5	13	37	34	FRAU	BLUSE		0	-1	-1
18	5	13	38	30	HASS	GEFECHT		0	-1	-1
18	5	13	39	31	TEICH	ÜBERSCHWEMMUNG		0	-1	-1
18	5	13	40	32	KLEIDERSCHRANK	HANDSCHUH		0	-1	-1
18	6	12	1	38	ABEND	MORGEN		0	-1	-1
18	6	12	2	7	HIRN	STUDIE	STUDIE	1	194670000000019	4002
18	6	12	3	12	HÖLLE	MYTHOS	HIMMEL	0	249990000000037	4776
18	6	12	4	31	REICH	PROFIT	ELITE	0	259879999999981	4662
18	6	12	5	24	ALARM	ÜBUNG		0	-1	-1
18	6	12	6	21	LIKÖR	SEKT		0	-1	-1
18	6	12	7	13	STAAT	UNTERSTÜTZUNG	VERANTWORTUNG	0	541540000000037	9664
18	6	12	8	5	BINDUNG	BABY		0	-1	-1
18	6	12	9	4	KLOSTER	EINSCHRÄNKUNG	EINSCHRÄNKUNG	1	434359999999963	9615
18	6	12	10	17	BEGRÜNDER	PRÄSIDENT		0	-1	-1
18	6	12	11	22	PARTEI	ABSTIMMUNG		0	-1	-1
18	6	12	12	16	FREUNDIN	ZÄRTLICHKEIT		0	-1	-1
18	6	12	13	39	ORDNUNG	ZUCHT		0	-1	-1
18	6	12	14	37	INVESTITION	KONZERN		0	-1	-1
18	6	12	15	28	UNSTERBLICHKEIT	AUFERSTEHUNG		0	-1	-1
18	6	12	16	35	NOTLAGE	DILEMMA		0	-1	-1
18	6	12	17	20	HORN	WARNUNG	SIGNAL	0	363959999999963	6144
18	6	12	18	1	EMPFINDUNG	GELASSENHEIT		0	-1	-1
18	6	12	19	19	BAHNSTEIG	ANPASSUNG		0	-1	-1
18	6	12	20	32	KOORDINATION	HANDHABUNG		0	-1	-1
18	6	12	21	23	JUGEND	SCHWIMMBAD	SCHWIMMBAD	1	338079999999981	6389
18	6	12	22	26	EVOLUTION	ERWEITERUNG	ENTWICKLUNG	0	220670000000019	6430
18	6	12	23	40	KERZE	DOCHT		0	-1	-1
18	6	12	24	34	BLEI	STAHL		0	-1	-1
18	6	12	25	25	BESTATTUNG	SELBSTMORD		0	-1	-1
18	6	12	26	8	KARTELL	KONSENS		0	-1	-1
18	6	12	27	6	SCHLACHTUNG	SCHWEIN		0	-1	-1
18	6	12	28	30	DORF	ISOLATION	ISOLATION	1	115195999999996	14447
18	6	12	29	18	PARTY	THEKE		0	-1	-1
18	6	12	30	2	GENIE	MATHEMATIK	MATHEMATIK	1	180059999999963	5200
18	6	12	31	27	BEEINFLUSSUNG	VERMARKTUNG		0	-1	-1
18	6	12	32	36	EINSPARUNG	RECHNUNG		0	-1	-1
18	6	12	33	3	BEIFALL	APPLAUS		0	-1	-1
18	6	12	34	15	VERHAFTUNG	KLINGE		0	-1	-1
18	6	12	35	11	PROGRAMM	KINO	POLITIK	0	8815	11807
18	6	12	36	9	ADER	GESTEIN	BLUT	0	331179999999981	4975
18	6	12	37	14	SCHLAFWANDELN	UNWIRKLICHKEIT		0	-1	-1
18	6	12	38	10	ZAUBERKÜNSTLER	TRICK		0	-1	-1
18	6	12	39	29	MOTOR	INDUSTRIALISIERUNG	AUTO	0	555670000000019	6655
18	6	12	40	33	ERÖFFNUNG	GRÜNDUNG		0	-1	-1
18	7	11	1	34	SYMBOL	WAPPEN		0	-1	-1
18	7	11	2	23	KATEGORIE	GÜLTIGKEIT		0	-1	-1
18	7	11	3	12	ATOM	MOLEKÜL	NEUTRON	0	329579999999981	6503
18	7	11	4	26	HAND	GESTE		0	-1	-1
18	7	11	5	21	GANS	ENTE	ENTE	1	217579999999981	3527
18	7	11	6	11	SCHEIDUNG	INSTABILITÄT		0	-1	-1
18	7	11	7	10	ZULASSUNG	NACHWEIS		0	-1	-1
18	7	11	8	9	WAHL	GREMIUM		0	-1	-1
18	7	11	9	20	VATERUNSER	RELIGION	BIBEL	0	657740000000037	10086
18	7	11	10	8	REKORD	ARBEITSLOSIGKEIT		0	-1	-1
18	7	11	11	30	STRATEGIE	NÄHERUNG		0	-1	-1
18	7	11	12	38	WEG	WILLE		0	-1	-1
18	7	11	13	37	HIRTE	SCHAF	LAMM	0	271190000000037	3752
18	7	11	14	35	BEHANDLUNG	MANDEL		0	-1	-1
18	7	11	15	13	FEHLTRITT	VERANTWORTUNG		0	-1	-1
18	7	11	16	22	KARTE	HINDERNIS		0	-1	-1
18	7	11	17	16	TRAKTOR	LENKSTANGE	MOTOR	0	590390000000037	13343
18	7	11	18	27	DOLCH	STICH	STICH	1	163990000000037	3527
18	7	11	19	28	VERSEUCHUNG	RATTE		0	-1	-1
18	7	11	20	14	LEISTUNG	PROVISION		0	-1	-1
18	7	11	21	32	KRAMPF	BEIN	BEIN	1	481590000000037	6976
18	7	11	22	36	WALZER	GALA	GAALA	1	218090000000037	3620
18	7	11	23	1	SCHALTER	FLUGHAFEN	BANK	0	204090000000037	3688
18	7	11	24	19	BEGNADIGUNG	DROHUNG		0	-1	-1
18	7	11	25	25	PHILOSOPHIE	SINN		0	-1	-1
18	7	11	26	7	BODEN	FUND		0	-1	-1
18	7	11	27	5	INSTITUTION	ABTEILUNG		0	-1	-1
18	7	11	28	2	UNTAUGLICHKEIT	FAHRER		0	-1	-1
18	7	11	29	24	AUSSCHAU	GIPFEL		0	-1	-1
18	7	11	30	18	TREIBSTOFF	KILOMETER		0	-1	-1
18	7	11	31	39	GEWINNUNG	WERBER		0	-1	-1
18	7	11	32	17	HANDSCHRIFT	BUCHSTABE		0	-1	-1
18	7	11	33	6	AMATEUR	HOBBY		0	-1	-1
18	7	11	34	31	KOPPEL	STIER		0	-1	-1
18	7	11	35	33	STURZ	REGIERUNG		0	-1	-1
18	7	11	36	29	BUDE	KÜHLSCHRANK	WOHNUNG	0	1840.5	5769
18	7	11	37	3	COMPUTER	ZEITVERTREIB		0	-1	-1
18	7	11	38	4	MEDAILLE	WETTBEWERB		0	-1	-1
18	7	11	39	15	ATTRAKTION	WELTWUNDER		0	-1	-1
18	7	11	40	40	WIND	ELEMENT		0	-1	-1
18	8	10	1	29	ZUSPITZUNG	PUNKT		0	-1	-1
18	8	10	2	7	LOYALITÄT	BRUDER		0	-1	-1
18	8	10	3	2	KAMERADSCHAFT	PARTNER		0	-1	-1
18	8	10	4	20	SPIRALE	FRUCHTBARKEIT		0	-1	-1
18	8	10	5	24	MAKEL	SELBSTBEWUSSTSEIN		0	-1	-1
18	8	10	6	38	REDAKTEUR	KORRESPONDENZ	JOURNALIST	0	595159999999963	8792
18	8	10	7	1	PROGNOSE	GEWISSHEIT		0	-1	-1
18	8	10	8	21	ELITE	VERMÖGEN	REICH	0	175709999999963	7093
18	8	10	9	39	ERMORDUNG	GESTÄNDNIS		0	-1	-1
18	8	10	10	6	ABSCHLUSS	PROJEKT		0	-1	-1
18	8	10	11	34	VERDROSSENHEIT	RESIGNATION		0	-1	-1
18	8	10	12	26	POLITIKER	ZUVERSICHT	ZUVERSICHT	1	449590000000037	7512
18	8	10	13	31	SAMT	STOFF	SEIDE	0	2831.5	5592
18	8	10	14	30	PASSION	ORGASMUS	FRUCHT	0	486409999999963	6904
18	8	10	15	25	PARADIES	MENSCH		0	-1	-1
18	8	10	16	16	STRICH	SKIZZE	PUNKT	0	805609999999963	12312
18	8	10	17	12	ZENTIMETER	METER	METER	1	191959999999963	3047
18	8	10	18	36	GESCHLECHT	MANN	MANN	1	206290000000037	2951
18	8	10	19	11	DIREKTOR	GESCHÄFT		0	-1	-1
18	8	10	20	3	LINIE	BUS	BAHN	0	527009999999963	6459
18	8	10	21	4	FAHRT	AUTOBAHN		0	-1	-1
18	8	10	22	5	ANZUG	BÖRSE		0	-1	-1
18	8	10	23	22	LIEGE	VERANDA		0	-1	-1
18	8	10	24	13	GENAUIGKEIT	AUFMERKSAMKEIT		0	-1	-1
18	8	10	25	19	DROGE	VERHEIMLICHUNG		0	-1	-1
18	8	10	26	17	KÄFER	RUINE	INSEKT	0	315890000000037	5336
18	8	10	27	18	FASCHIST	IDEOLOGIE	GEWALT	0	574190000000037	9270
18	8	10	28	14	ZUSAMMENHANG	VORZEICHEN		0	-1	-1
18	8	10	29	40	PEITSCHE	MISSHANDLUNG		0	-1	-1
18	8	10	30	32	SCHIFFBRUCH	UNGLÜCKSFALL		0	-1	-1
18	8	10	31	33	OPERATION	KOMA		0	-1	-1
18	8	10	32	27	MONSTER	MUT		0	-1	-1
18	8	10	33	8	UMARMUNG	INTEGRATION		0	-1	-1
18	8	10	34	15	PATIENT	THERAPIE		0	-1	-1
18	8	10	35	28	ANKÜNDIGUNG	EXAMEN		0	-1	-1
18	8	10	36	9	VOLK	GEMEINDE		0	3888	6869
18	8	10	37	10	MAGEN	RESTAURANT		0	-1	-1
18	8	10	38	23	SCHNORCHEL	ATLANTIK		0	-1	-1
18	8	10	39	35	VERLAUF	ENDUNG		0	-1	-1
18	8	10	40	37	NEUROSE	PSYCHOLOGIE	PSYCHATRIE	0	607890000000037	14388
