## Supplementary material for "Vast amounts of encoded items nullify but do not reverse the effect of sleep on declarative memory": Dataset: PAL_18_2_2.xlsx

### Sheet: Sheet1
VP_Nr	Block	VersioN	counter	pair_code	cue	correct_answer	answer	accuracy	reactiontime1	reactiontime2
18	1	9	1	35	AUFPRALL	FALL		0	-1	-1
18	1	9	2	10	VORTRAG	REDNER		0	-1	-1
18	1	9	3	33	ÄHNLICHKEIT	WIEDERHOLUNG		0	-1	-1
18	1	9	4	19	VERBRENNUNG	PROZESSION		0	-1	-1
18	1	9	5	24	GANGSTER	VERBRECHEN		0	-1	-1
18	1	9	6	13	SARG	GRAB	GRAB	1	4277.2	5687
18	1	9	7	32	GLETSCHER	POL	POL	1	3103.3	7328
18	1	9	8	21	ORIENTIERUNG	AUSGANG		0	-1	-1
18	1	9	9	16	KRANKHEIT	SYMPTOM		0	-1	-1
18	1	9	10	14	VERANSTALTUNG	ÖFFENTLICHKEIT		0	-1	-1
18	1	9	11	22	TAKT	HARFE		0	-1	-1
18	1	9	12	37	STUDIUM	WIRTSCHAFT		0	-1	-1
18	1	9	13	7	SPRÜHREGEN	FLUSS	REGENSCHIRM	0	587610000000001	9916
18	1	9	14	25	FINDIGKEIT	EINFALL		0	-1	-1
18	1	9	15	2	GEDULD	KONTROLLE		0	-1	-1
18	1	9	16	6	BÜRGSCHAFT	VOLLMACHT		0	-1	-1
18	1	9	17	9	KOCHTOPF	BÜGELEISEN		0	-1	-1
18	1	9	18	8	ANHÄNGER	MEISTER		0	-1	-1
18	1	9	19	31	ANREGUNG	BEISPIEL		0	-1	-1
18	1	9	20	17	SONATE	KLAVIER	KLAVIER	1	511510000000001	7340
18	1	9	21	1	INSTANZ	GESETZGEBUNG		0	-1	-1
18	1	9	22	28	GEMÜT	HEITERKEIT		0	-1	-1
18	1	9	23	34	REGEL	KOMBINATION		0	-1	-1
18	1	9	24	40	GESCHENK	UNDANK		0	-1	-1
18	1	9	25	5	KAMERAD	OPFER		0	-1	-1
18	1	9	26	15	BÜCHEREI	VERLEIH		0	-1	-1
18	1	9	27	38	SEILTÄNZER	SCHWERPUNKT	BALANZE	0	531120000000001	9495
18	1	9	28	20	KUMMER	TRAURIGKEIT		0	-1	-1
18	1	9	29	36	VERZIERUNG	PALAST	PALAST	1	878939999999999	11381
18	1	9	30	18	WELLE	FLUT		0	-1	-1
18	1	9	31	26	DUFT	GERUCH		0	-1	-1
18	1	9	32	11	GESCHOSS	PFEIL	PFEIL	1	583129999999999	8359
18	1	9	33	3	GITTER	BESCHRÄNKUNG	EINENGUNG	0	14102.5	17415
18	1	9	34	27	STRICK	SCHLINGE		0	-1	-1
18	1	9	35	30	ZUGEHÖRIGKEIT	GENERATION		0	-1	-1
18	1	9	36	29	RHEUMATISMUS	IMMUNITÄT		0	-1	-1
18	1	9	37	23	TOTSCHLAG	BRUTALITÄT	GEWALT	0	617079999999999	8191
18	1	9	38	39	ABRECHNUNG	BANKIER		0	-1	-1
18	1	9	39	4	TÜR	SCHRANK		0	-1	-1
18	1	9	40	12	HALLE	TURNIER		0	-1	-1
18	2	8	1	18	BLASE	BAUCH		0	-1	-1
18	2	8	2	20	FLEISCH	RAUBTIER		0	-1	-1
18	2	8	3	16	PERSON	SCHADEN		0	-1	-1
18	2	8	4	24	SOZIALIST	PAROLE	PAROLEN	1	366230000000005	7865
18	2	8	5	28	SCHATTEN	EXISTENZ	EXISTENZ	1	548430000000005	10289
18	2	8	6	39	RÄUBER	DIEBSTAHL		0	-1	-1
18	2	8	7	30	STRAND	VERGNÜGEN	URLAUB	0	264730000000005	6608
18	2	8	8	17	THEMA	INTERESSE		0	-1	-1
18	2	8	9	25	STIMMUNG	ATMOSPHÄRE		0	-1	-1
18	2	8	10	23	ÄRA	ZEITALTER		0	-1	-1
18	2	8	11	37	FISCHER	MEER		0	-1	-1
18	2	8	12	12	ABFALL	SCHMUTZ		0	-1	-1
18	2	8	13	13	BÜSTENHALTER	BUSEN	BUSEN	1	488210000000009	7228
18	2	8	14	32	MÜNDIGKEIT	ABHÄNGIGKEIT		0	-1	-1
18	2	8	15	27	ERFAHRUNG	UNWISSENHEIT		0	-1	-1
18	2	8	16	22	BEGINN	FOLGE		0	-1	-1
18	2	8	17	21	ERMÜDUNG	KREISLAUF		0	-1	-1
18	2	8	18	5	JUNGFRAU	SCHLEIER	SCHLEIER	1	511889999999991	8610
18	2	8	19	3	GABEL	SOSSE		0	-1	-1
18	2	8	20	31	VERWALTUNG	GENEHMIGUNG		0	-1	-1
18	2	8	21	1	WOHNUNG	HEIM	BUDE	0	10607.3	13279
18	2	8	22	6	DICHTER	ZITAT	ZITAT	1	516289999999991	7391
18	2	8	23	4	TRANSPORT	LAGER		0	-1	-1
18	2	8	24	8	FAMILIE	MUTTER		0	-1	-1
18	2	8	25	38	PFEFFER	BUTTER	SALZ	0	405530000000005	5535
18	2	8	26	33	GETRÄNK	SCHAUM		0	-1	-1
18	2	8	27	11	REIZ	REAKTION		0	-1	-1
18	2	8	28	14	LÜGE	WAHRHEIT	INTRIEGE	0	912989999999991	11338
18	2	8	29	34	ENTSPANNUNG	BEDROHUNG		0	-1	-1
18	2	8	30	26	ADMIRAL	WAFFENRUHE		0	-1	-1
18	2	8	31	40	GESTALTUNG	LANDSCHAFT		0	-1	-1
18	2	8	32	10	IRRTUM	MISSVERSTÄNDNIS		0	-1	-1
18	2	8	33	15	PLAKAT	HAMMER		0	-1	-1
18	2	8	34	9	BEMÜHUNGEN	ANSTRENGUNG		0	-1	-1
18	2	8	35	35	LEICHTIGKEIT	SCHWERKRAFT		0	-1	-1
18	2	8	36	2	GELEGENHEIT	LIEBSCHAFT		0	-1	-1
18	2	8	37	7	FENSTER	BEWOHNER		0	-1	-1
18	2	8	38	36	LEERE	DUMPFHEIT		0	-1	-1
18	2	8	39	19	LERCHE	FRÖHLICHKEIT	FRÖHLICHKEIT	1	10231.3	14775
18	2	8	40	29	SÄUGLING	WIEGE		0	-1	-1
18	3	7	1	21	KRANKENWAGEN	NOTFALL		0	-1	-1
18	3	7	2	18	STANGE	STOSS		0	-1	-1
18	3	7	3	28	ENTFÜHRUNG	AUSBEUTE		0	-1	-1
18	3	7	4	8	FIEBER	ERSCHÖPFUNG		0	-1	-1
18	3	7	5	7	BOTSCHAFTER	NATIONALITÄT		0	-1	-1
18	3	7	6	35	HAUSSCHUHE	PFEIFE		0	-1	-1
18	3	7	7	13	ERFOLG	LEBENSLAUF		0	-1	-1
18	3	7	8	27	LAWINE	FELSBLOCK		0	-1	-1
18	3	7	9	2	KAMMER	GEKLAPPER		0	-1	-1
18	3	7	10	25	METHODE	VERSUCH		0	-1	-1
18	3	7	11	36	VERMITTLUNG	INTERVIEW		0	-1	-1
18	3	7	12	26	ANTWORT	BEKENNTNIS		0	-1	-1
18	3	7	13	4	WEISE	ART		0	-1	-1
18	3	7	14	24	DOKTOR	KLINIK		0	-1	-1
18	3	7	15	33	CHARME	HERZ		0	-1	-1
18	3	7	16	22	SCHLEIM	HAFER		0	-1	-1
18	3	7	17	37	MIKROSKOP	BAKTERIEN		0	-1	-1
18	3	7	18	5	ZITRONE	ERDBEERE	ERDBEERE	1	308460000000009	5319
18	3	7	19	11	ÜBERBLICK	STANDPUNKT		0	-1	-1
18	3	7	20	3	AUSBILDUNG	ZUKUNFT	ZUKUNFT	1	2807.5	6335
18	3	7	21	14	PROFESSOR	HOCHSCHULE		0	-1	-1
18	3	7	22	20	TINTE	BLEISTIFT	BLEISTIFFT	1	349210000000009	8071
18	3	7	23	30	DARBIETUNG	BEOBACHTUNG		0	-1	-1
18	3	7	24	15	SCHLAMM	HÜRDE	SCHLEIM	0	354339999999991	5631
18	3	7	25	19	UMWELT	GEFÄHRDUNG		0	-1	-1
18	3	7	26	17	VERSCHIEDENHEIT	GEGENTEIL		0	-1	-1
18	3	7	27	31	TODESKAMPF	LEBEN		0	-1	-1
18	3	7	28	16	FUSSKNÖCHEL	ARM	MAGEN	0	690039999999991	9329
18	3	7	29	23	SCHÄDEL	LEICHE		0	-1	-1
18	3	7	30	10	EIFERSUCHT	GRUND		0	-1	-1
18	3	7	31	38	ZAUBERER	ENTHÜLLUNG		0	-1	-1
18	3	7	32	32	ZERSTÖRUNG	AUSROTTUNG		0	-1	-1
18	3	7	33	6	HEKTAR	ZAUN		0	-1	-1
18	3	7	34	1	HERZLICHKEIT	GEHÄSSIGKEIT		0	-1	-1
18	3	7	35	34	EMANZIPATION	GLEICHSTELLUNG	SEBSTBSTIMMUNG	0	463160000000009	10031
18	3	7	36	29	ALGEBRA	FUNKTION		0	-1	-1
18	3	7	37	12	WHISKY	DUDELSACK	DUDELSACK	1	508639999999991	9470
18	3	7	38	40	ARGUMENT	ENTSCHEIDUNG		0	-1	-1
18	3	7	39	39	ÄRGER	FEINDSELIGKEIT		0	-1	-1
18	3	7	40	9	STEUER	UNTERSCHLAGUNG	INVENTUR	0	403479999999981	9734
18	4	6	1	1	UFER	DAMM		0	-1	-1
18	4	6	2	9	HERD	FEUER		0	-1	-1
18	4	6	3	15	GEFÄNGNIS	VERGEHEN	EINENGUNG	0	605970000000019	16535
18	4	6	4	18	KAMPF	SIEG		0	-1	-1
18	4	6	5	20	RINGE	BAUM		0	-1	-1
18	4	6	6	40	RADIO	STIMME		0	-1	-1
18	4	6	7	11	SCHACH	TURM	TURM	1	282060000000009	4279
18	4	6	8	16	NACHT	SCHEINWERFER		0	-1	-1
18	4	6	9	19	THEATER	REIHE	DRAMA	0	755120000000019	9776
18	4	6	10	2	WEIN	BLUME	KELLER	0	651439999999991	7695
18	4	6	11	30	BUCH	SCHRIFTSTELLER		0	-1	-1
18	4	6	12	12	ZEUS	HADES	HADES	1	194370000000019	3295
18	4	6	13	10	TANNE	RINDE		0	-1	-1
18	4	6	14	31	ORKAN	WIRBEL	WIRBEL	1	365570000000019	5567
18	4	6	15	38	FISCH	SCHUPPEN		0	-1	-1
18	4	6	16	5	EISENBAHN	SCHIENE		0	-1	-1
18	4	6	17	6	DYNAMO	LICHT	STROM	0	863960000000009	10695
18	4	6	18	14	HOCHZEIT	ALTAR	ALTAR	1	213560000000009	4352
18	4	6	19	13	VERORDNUNG	BESCHEID		0	-1	-1
18	4	6	20	7	TONNE	REGEN		0	-1	-1
18	4	6	21	33	LADEN	REKLAME		0	-1	-1
18	4	6	22	26	KÜCHE	EIMER		0	-1	-1
18	4	6	23	4	WINTER	UNFALL	SOMMER	0	547970000000019	8687
18	4	6	24	28	BIBLIOTHEK	SIGNATUR		0	-1	-1
18	4	6	25	17	REVOLVER	KALIBER	KUGEL	0	450370000000019	6606
18	4	6	26	39	LABOR	PIPETTE		0	-1	-1
18	4	6	27	36	INSEKT	LIBELLE	LIBELLE	1	249579999999981	5144
18	4	6	28	37	STRAUSS	TULPEN		0	-1	-1
18	4	6	29	34	MUSKEL	SEHNE	SEHNE	1	568770000000019	8431
18	4	6	30	27	MUSEUM	ÄGYPTEN	ÄGYPTEN	1	335870000000019	9063
18	4	6	31	35	KÜSTE	DÜNE		0	-1	-1
18	4	6	32	29	GRILLEN	SOMMER	SOMMER	1	2348	4711
18	4	6	33	21	ARZT	PRAXIS		0	-1	-1
18	4	6	34	22	ENERGIE	ÖL		0	-1	-1
18	4	6	35	8	FLUGZEUG	TOMATENSAFT		0	-1	-1
18	4	6	36	32	SCHMIED	HUFEISEN	HUFEISEN	1	484710000000009	7479
18	4	6	37	24	SPIELZEUG	PLASTIK	PLASTIK	1	203179999999981	4766
18	4	6	38	3	GEBIRGE	EDELWEISS		0	-1	-1
18	4	6	39	25	AQUARELL	GALERIE	ATELLIE	0	910370000000019	14935
18	4	6	40	23	NÄHEN	KREUZSTICH	KREUZSTICH	1	277570000000019	6463
18	5	5	1	34	EREIGNIS	FEST		0	-1	-1
18	5	5	2	26	FAHRRAD	PEDAL	KETTE	0	346120000000019	5509
18	5	5	3	2	GELENK	KEULE	FU?KNÖCHEL	0	722109999999963	12609
18	5	5	4	30	HEER	INFANTERIE		0	-1	-1
18	5	5	5	20	RIESE	SCHRITT		0	-1	-1
18	5	5	6	3	BRÜCKE	SAN FRANCISCO		0	-1	-1
18	5	5	7	39	VERLETZUNG	SCHORF		0	-1	-1
18	5	5	8	19	SCHULE	HOLZ		0	-1	-1
18	5	5	9	29	PINSEL	LEINWAND		0	-1	-1
18	5	5	10	21	BÜNDNIS	PAKT		0	-1	-1
18	5	5	11	12	FLOCKEN	SCHNEE	WINTER	0	817440000000037	10315
18	5	5	12	35	GETREIDE	DINKEL	DINKEL	1	648790000000037	8927
18	5	5	13	24	INFEKTION	SCHMERZEN	SCHMERZFOLL	0	560790000000037	11823
18	5	5	14	16	REISE	KONTINENT		0	-1	-1
18	5	5	15	15	TROPEN	AMAZONAS		0	-1	-1
18	5	5	16	9	KAUFHAUS	SCHAUFENSTER		0	-1	-1
18	5	5	17	23	ZÜGEL	WENDE		0	-1	-1
18	5	5	18	11	MÖBEL	LEHNE	LEHNE	1	325879999999981	4594
18	5	5	19	27	SCHAUSPIEL	BÜHNE		0	-1	-1
18	5	5	20	22	NATUR	PFLANZE		0	-1	-1
18	5	5	21	18	BAHNHOF	KIOSK		0	-1	-1
18	5	5	22	8	HEFT	NOTE		0	-1	-1
18	5	5	23	17	SCHIFF	DOCK		0	-1	-1
18	5	5	24	14	ANGABE	ZEUGE		0	-1	-1
18	5	5	25	33	REPTIL	ECHSE	ECHSE	1	187179999999981	3295
18	5	5	26	4	MAUER	BRÜSTUNG		0	-1	-1
18	5	5	27	13	GESICHT	MASKE		0	-1	-1
18	5	5	28	1	KRUG	BIER		0	-1	-1
18	5	5	29	7	AUFSTAND	REBELLION		0	-1	-1
18	5	5	30	6	GLAUBE	BIBEL	RELIGION	0	298379999999981	5847
18	5	5	31	10	INSTRUMENT	OBOE		0	-1	-1
18	5	5	32	37	WEBER	KAMM	KAMM	1	4433	8416
18	5	5	33	25	SPORT	SCHWEISS		0	-1	-1
18	5	5	34	28	STIFT	KAPPE		0	-1	-1
18	5	5	35	32	FABRIK	PRODUKTION	INVETUR	0	371190000000037	6338
18	5	5	36	36	STRASSE	TEER		0	-1	-1
18	5	5	37	5	ORCHESTER	KONZERT		0	-1	-1
18	5	5	38	38	FAHRZEUG	KETTE		0	-1	-1
18	5	5	39	40	FLOTTE	DECK		0	-1	-1
18	5	5	40	31	AUFTRAG	ARBEIT		0	-1	-1
18	6	4	1	27	VERRAT	TREUE		0	-1	-1
18	6	4	2	39	GESCHICHTE	ENTWICKLUNG		0	-1	-1
18	6	4	3	26	DICKICHT	WALD	WALD	1	10407	11865
18	6	4	4	33	BEGABUNG	VERERBUNG		0	-1	-1
18	6	4	5	9	LAUNE	HUMOR		0	-1	-1
18	6	4	6	11	AUFGABE	ERLEDIGUNG		0	-1	-1
18	6	4	7	2	SCHÜLER	DOZENT		0	-1	-1
18	6	4	8	6	STIRN	KINN		0	-1	-1
18	6	4	9	1	GRUPPE	VERSAMMLUNG		0	-1	-1
18	6	4	10	7	HIMMEL	FIRMAMENT		0	-1	-1
18	6	4	11	21	DIAMANT	GOLD	GOLD	1	2863	4119
18	6	4	12	24	LABYRINTH	SUCHE	SUCHE	1	123109000000004	15695
18	6	4	13	29	ANFÜHRER	CHEF		0	-1	-1
18	6	4	14	17	KLIPPE	ABGRUND		0	-1	-1
18	6	4	15	22	ZIMMER	ECKE		0	-1	-1
18	6	4	16	32	DIENER	HALTUNG		0	-1	-1
18	6	4	17	40	GENUSS	ZIGARRE		0	3094	4043
18	6	4	18	5	MÖNCH	NONNE	NONNE	1	176690000000037	2975
18	6	4	19	3	SALAT	GARTEN		0	-1	-1
18	6	4	20	28	GÖTTIN	GEBET		0	-1	-1
18	6	4	21	12	THEORIE	AUSNAHME		0	-1	-1
18	6	4	22	35	FAHNE	EROBERUNG		0	-1	-1
18	6	4	23	19	BETRAG	WECHSEL		0	-1	-1
18	6	4	24	30	MUSIKER	AKKORDEON	ARKORDEONSPIELER	0	281259999999963	15607
18	6	4	25	10	ZIEL	RICHTUNG		0	-1	-1
18	6	4	26	8	GLÜCK	ZUFALL		0	-1	-1
18	6	4	27	16	ERFORSCHUNG	PATENT		0	-1	-1
18	6	4	28	23	GEDICHT	LIEBE		0	2327	5351
18	6	4	29	14	ERGÄNZUNG	ZUSATZ		0	-1	-1
18	6	4	30	31	MERKMAL	DETAIL		0	-1	-1
18	6	4	31	13	NAGEL	METALL	EISEN	0	5608	7740
18	6	4	32	4	ANGEBOT	MARKT		0	-1	-1
18	6	4	33	34	SCHLEMMER	LECKERBISSEN		0	-1	-1
18	6	4	34	18	BESESSENHEIT	TEUFEL		0	-1	-1
18	6	4	35	15	MOOR	SUMPF	SUMPF	1	179979999999981	4592
18	6	4	36	38	SAUERSTOFF	LUFT	LUFT	1	289929999999981	4616
18	6	4	37	25	BETTLER	UNGLÜCK	UNGLÜCK	1	468329999999981	8511
18	6	4	38	37	ANGST	SCHLANGE		0	-1	-1
18	6	4	39	36	POLIZIST	WACHE		0	-1	-1
18	6	4	40	20	ANDEUTUNG	VERDACHT		0	-1	-1
18	7	3	1	35	PROFIL	QUERSCHNITT	QUERSCHNITT	1	535029999999981	9454
18	7	3	2	19	GESUNDHEIT	IMPFUNG		0	-1	-1
18	7	3	3	30	TAT	ABSICHT		0	-1	-1
18	7	3	4	31	VERGLEICH	GLEICHNIS		0	-1	-1
18	7	3	5	29	PUDDING	SÜSSIGKEITEN		0	-1	-1
18	7	3	6	37	WOLLE	KLEIDUNG	KLEIDUNG	1	627520000000019	8629
18	7	3	7	3	TÄUSCHUNG	ECHTHEIT		0	-1	-1
18	7	3	8	12	DAMPF	LOKOMOTIVE	WASSER	0	291270000000019	4231
18	7	3	9	28	SEGEN	SCHÖPFER		0	-1	-1
18	7	3	10	7	NORM	MORAL		0	-1	-1
18	7	3	11	23	ARMUT	ELEND		0	-1	-1
18	7	3	12	39	GESCHREI	PANIK		0	-1	-1
18	7	3	13	5	INDUSTRIE	BRANCHE		0	-1	-1
18	7	3	14	33	AUTO	PRESTIGE		0	-1	-1
18	7	3	15	11	APFEL	PFIRSICH		0	-1	-1
18	7	3	16	6	BESITZ	ANTEIL		0	-1	-1
18	7	3	17	18	GEDÄCHTNIS	ELEFANT		0	-1	-1
18	7	3	18	13	HELDENMUT	TAPFERKEIT		0	-1	-1
18	7	3	19	20	LARVE	RAUPE		0	-1	-1
18	7	3	20	4	STUHL	SESSEL		0	-1	-1
18	7	3	21	21	STOLZ	RUHM		0	-1	-1
18	7	3	22	1	GIFT	MORD	MORD	1	362929999999981	5447
18	7	3	23	36	JUNGE	MÄDCHEN		0	-1	-1
18	7	3	24	25	ZWIELICHT	UNTERWELT		0	-1	-1
18	7	3	25	2	VULKAN	EXPLOSION	NATURGEWALT	0	441509999999963	8255
18	7	3	26	14	FORDERUNG	GEHALT		0	-1	-1
18	7	3	27	40	PLAN	GROSSSTADT		0	-1	-1
18	7	3	28	9	ANSICHT	MEINUNG		0	-1	-1
18	7	3	29	15	PAPIER	BRIEF		0	-1	-1
18	7	3	30	27	ALKOHOL	OPIUM		0	-1	-1
18	7	3	31	34	ERDGESCHOSS	DACHBODEN		0	-1	-1
18	7	3	32	17	GEIST	FLASCHE		0	-1	-1
18	7	3	33	38	DEFINITION	KONZEPT		0	-1	-1
18	7	3	34	32	CHANCE	BEGEGNUNG		0	-1	-1
18	7	3	35	16	GEBÄUDE	HOTEL		0	-1	-1
18	7	3	36	10	LEIDENSCHAFT	KUSS		0	-1	-1
18	7	3	37	26	BEWEIS	TATSACHE		0	-1	-1
18	7	3	38	22	ZEIT	URSPRUNG		0	-1	-1
18	7	3	39	8	MEINEID	EHRENHAFTIGKEIT		0	-1	-1
18	7	3	40	24	RICHTER	GERECHTIGKEIT		0	-1	-1
18	8	2	1	15	SEEGANG	DAMPFER		0	-1	-1
18	8	2	2	20	BEGRÜSSUNG	FREUNDLICHKEIT		0	-1	-1
18	8	2	3	18	SCHMETTERLING	BLÜTE		0	-1	-1
18	8	2	4	26	FRAGE	EINWAND		0	-1	-1
18	8	2	5	2	MALER	PIANIST		0	-1	-1
18	8	2	6	23	BUNGALOW	SIEDLUNG		0	-1	-1
18	8	2	7	24	GNADE	BARMHERZIGKEIT		0	-1	-1
18	8	2	8	30	SPRACHE	AKUSTIK		0	-1	-1
18	8	2	9	31	HÄRTE	KRAFT		0	-1	-1
18	8	2	10	36	AUSWERTUNG	ERGEBNIS		0	-1	-1
18	8	2	11	28	UHR	KIRCHE		0	-1	-1
18	8	2	12	19	GEISEL	GEFANGENER		0	-1	-1
18	8	2	13	11	EHE	VERLOBUNG		0	-1	-1
18	8	2	14	29	TAL	WIESE		0	-1	-1
18	8	2	15	35	ANFORDERUNG	SCHWIERIGKEIT		0	-1	-1
18	8	2	16	13	TIER	FROSCH		0	-1	-1
18	8	2	17	12	KOMÖDIE	DRAMA		0	-1	-1
18	8	2	18	22	MACHT	HERRSCHER		0	-1	-1
18	8	2	19	37	DÄMMERUNG	MORGENGRAUEN	SONNENAUFGANG	0	507930000000075	10439
18	8	2	20	21	ANSTAND	SITTE		0	-1	-1
18	8	2	21	1	BLICK	PERSPEKTIVE		0	-1	-1
18	8	2	22	4	KRITIK	ZWEIFEL		0	-1	-1
18	8	2	23	9	GESPENST	ERSCHEINUNG		0	-1	-1
18	8	2	24	38	NEFFE	GROSSMUTTER	OPA	0	472490000000037	6511
18	8	2	25	8	BERG	HÜTTE		0	-1	-1
18	8	2	26	40	POSTKUTSCHE	PFERD		0	-1	-1
18	8	2	27	39	FASS	KELLER		0	-1	-1
18	8	2	28	34	PRÜFUNG	MISSERFOLG		0	-1	-1
18	8	2	29	5	FREUND	VERTRAUEN		0	-1	-1
18	8	2	30	14	HAUT	BLUT		0	-1	-1
18	8	2	31	3	VERLUST	ABNAHME		0	-1	-1
18	8	2	32	17	VERSCHLEIERUNG	KOPFTUCH		0	-1	-1
18	8	2	33	10	ILLUSION	WAHRNEHMUNG		0	-1	-1
18	8	2	34	32	TRAUM	WIRKLICHKEIT		0	-1	-1
18	8	2	35	27	SCHICKSAL	IRONIE		0	-1	-1
18	8	2	36	16	KRITERIUM	AUSWAHL		0	-1	-1
18	8	2	37	25	DISZIPLIN	GEHORSAM		0	-1	-1
18	8	2	38	6	ZUWACHS	FORTSCHRITT		0	-1	-1
18	8	2	39	7	GRAS	VIEH		0	-1	-1
18	8	2	40	33	ERLÖSUNG	HIMMELREICH		0	-1	-1
