## Supplementary material for "Vast amounts of encoded items nullify but do not reverse the effect of sleep on declarative memory": Dataset: PAL_18_2_3.xlsx

### Sheet: Sheet1
VP_Nr	Block	VersioN	counter	pair_code	cue	correct_answer	answer	accuracy	reactiontime1	reactiontime2
18	1	9	1	4	TÜR	SCHRANK		0	-1	-1
18	1	9	2	35	AUFPRALL	FALL		0	-1	-1
18	1	9	3	22	TAKT	HARFE		0	-1	-1
18	1	9	4	36	VERZIERUNG	PALAST	PALAST	1	5610.6	7591
18	1	9	5	26	DUFT	GERUCH	BLUMEN	0	2027.7	5497
18	1	9	6	21	ORIENTIERUNG	AUSGANG		0	-1	-1
18	1	9	7	40	GESCHENK	UNDANK		0	-1	-1
18	1	9	8	16	KRANKHEIT	SYMPTOM		0	-1	-1
18	1	9	9	20	KUMMER	TRAURIGKEIT		0	-1	-1
18	1	9	10	33	ÄHNLICHKEIT	WIEDERHOLUNG		0	-1	-1
18	1	9	11	5	KAMERAD	OPFER		0	-1	-1
18	1	9	12	32	GLETSCHER	POL	EIS	0	3047.9	4096
18	1	9	13	38	SEILTÄNZER	SCHWERPUNKT		0	-1	-1
18	1	9	14	15	BÜCHEREI	VERLEIH		0	-1	-1
18	1	9	15	39	ABRECHNUNG	BANKIER		0	-1	-1
18	1	9	16	6	BÜRGSCHAFT	VOLLMACHT		0	-1	-1
18	1	9	17	30	ZUGEHÖRIGKEIT	GENERATION		0	-1	-1
18	1	9	18	23	TOTSCHLAG	BRUTALITÄT		0	-1	-1
18	1	9	19	13	SARG	GRAB	GRAB	1	2227.7	4600
18	1	9	20	25	FINDIGKEIT	EINFALL		0	-1	-1
18	1	9	21	27	STRICK	SCHLINGE	SELBSTMORD	0	486389999999999	7858
18	1	9	22	31	ANREGUNG	BEISPIEL		0	-1	-1
18	1	9	23	2	GEDULD	KONTROLLE		0	-1	-1
18	1	9	24	10	VORTRAG	REDNER		0	-1	-1
18	1	9	25	18	WELLE	FLUT		0	-1	-1
18	1	9	26	29	RHEUMATISMUS	IMMUNITÄT		0	-1	-1
18	1	9	27	9	KOCHTOPF	BÜGELEISEN		0	-1	-1
18	1	9	28	3	GITTER	BESCHRÄNKUNG		0	-1	-1
18	1	9	29	28	GEMÜT	HEITERKEIT		0	-1	-1
18	1	9	30	17	SONATE	KLAVIER		0	-1	-1
18	1	9	31	34	REGEL	KOMBINATION		0	-1	-1
18	1	9	32	19	VERBRENNUNG	PROZESSION		0	-1	-1
18	1	9	33	8	ANHÄNGER	MEISTER		0	-1	-1
18	1	9	34	24	GANGSTER	VERBRECHEN		0	-1	-1
18	1	9	35	12	HALLE	TURNIER		0	-1	-1
18	1	9	36	37	STUDIUM	WIRTSCHAFT	KLAUSUR	0	9951	13951
18	1	9	37	7	SPRÜHREGEN	FLUSS		0	-1	-1
18	1	9	38	11	GESCHOSS	PFEIL		0	-1	-1
18	1	9	39	14	VERANSTALTUNG	ÖFFENTLICHKEIT		0	-1	-1
18	1	9	40	1	INSTANZ	GESETZGEBUNG		0	-1	-1
18	2	8	1	14	LÜGE	WAHRHEIT		0	-1	-1
18	2	8	2	18	BLASE	BAUCH		0	-1	-1
18	2	8	3	20	FLEISCH	RAUBTIER	SCHLACHTEN	0	4863	8159
18	2	8	4	32	MÜNDIGKEIT	ABHÄNGIGKEIT		0	-1	-1
18	2	8	5	9	BEMÜHUNGEN	ANSTRENGUNG		0	-1	-1
18	2	8	6	37	FISCHER	MEER		0	-1	-1
18	2	8	7	5	JUNGFRAU	SCHLEIER		0	-1	-1
18	2	8	8	27	ERFAHRUNG	UNWISSENHEIT		0	-1	-1
18	2	8	9	36	LEERE	DUMPFHEIT		0	-1	-1
18	2	8	10	22	BEGINN	FOLGE		0	-1	-1
18	2	8	11	6	DICHTER	ZITAT	ZITAT	1	2247	3703
18	2	8	12	15	PLAKAT	HAMMER		0	-1	-1
18	2	8	13	40	GESTALTUNG	LANDSCHAFT		0	-1	-1
18	2	8	14	8	FAMILIE	MUTTER		0	-1	-1
18	2	8	15	7	FENSTER	BEWOHNER		0	-1	-1
18	2	8	16	16	PERSON	SCHADEN		0	-1	-1
18	2	8	17	38	PFEFFER	BUTTER	SALZ	0	2318.5	3463
18	2	8	18	4	TRANSPORT	LAGER		0	-1	-1
18	2	8	19	33	GETRÄNK	SCHAUM		0	-1	-1
18	2	8	20	39	RÄUBER	DIEBSTAHL		0	-1	-1
18	2	8	21	26	ADMIRAL	WAFFENRUHE		0	-1	-1
18	2	8	22	12	ABFALL	SCHMUTZ		0	-1	-1
18	2	8	23	3	GABEL	SOSSE		0	-1	-1
18	2	8	24	34	ENTSPANNUNG	BEDROHUNG		0	-1	-1
18	2	8	25	11	REIZ	REAKTION		0	-1	-1
18	2	8	26	2	GELEGENHEIT	LIEBSCHAFT		0	-1	-1
18	2	8	27	13	BÜSTENHALTER	BUSEN	BRUST	0	3631	8207
18	2	8	28	30	STRAND	VERGNÜGEN		0	-1	-1
18	2	8	29	29	SÄUGLING	WIEGE		0	-1	-1
18	2	8	30	24	SOZIALIST	PAROLE	PAROLEN	1	253010000000009	6335
18	2	8	31	35	LEICHTIGKEIT	SCHWERKRAFT		0	-1	-1
18	2	8	32	31	VERWALTUNG	GENEHMIGUNG		0	-1	-1
18	2	8	33	19	LERCHE	FRÖHLICHKEIT		0	-1	-1
18	2	8	34	28	SCHATTEN	EXISTENZ	EXISTENT	0	112988999999999	14786
18	2	8	35	25	STIMMUNG	ATMOSPHÄRE		0	-1	-1
18	2	8	36	23	ÄRA	ZEITALTER		0	-1	-1
18	2	8	37	10	IRRTUM	MISSVERSTÄNDNIS		0	-1	-1
18	2	8	38	17	THEMA	INTERESSE		0	-1	-1
18	2	8	39	1	WOHNUNG	HEIM	BUDE	0	257280000000005	4123
18	2	8	40	21	ERMÜDUNG	KREISLAUF		0	-1	-1
18	3	7	1	9	STEUER	UNTERSCHLAGUNG		0	-1	-1
18	3	7	2	7	BOTSCHAFTER	NATIONALITÄT		0	-1	-1
18	3	7	3	5	ZITRONE	ERDBEERE	ERDBEERE	1	199139999999991	4015
18	3	7	4	20	TINTE	BLEISTIFT	BLEISTIFT	1	230329999999981	6351
18	3	7	5	18	STANGE	STOSS		0	-1	-1
18	3	7	6	33	CHARME	HERZ		0	-1	-1
18	3	7	7	25	METHODE	VERSUCH		0	-1	-1
18	3	7	8	6	HEKTAR	ZAUN		0	-1	-1
18	3	7	9	10	EIFERSUCHT	GRUND		0	-1	-1
18	3	7	10	1	HERZLICHKEIT	GEHÄSSIGKEIT		0	-1	-1
18	3	7	11	23	SCHÄDEL	LEICHE		0	-1	-1
18	3	7	12	35	HAUSSCHUHE	PFEIFE		0	-1	-1
18	3	7	13	27	LAWINE	FELSBLOCK		0	-1	-1
18	3	7	14	22	SCHLEIM	HAFER		0	-1	-1
18	3	7	15	15	SCHLAMM	HÜRDE		0	-1	-1
18	3	7	16	29	ALGEBRA	FUNKTION		0	-1	-1
18	3	7	17	13	ERFOLG	LEBENSLAUF		0	-1	-1
18	3	7	18	16	FUSSKNÖCHEL	ARM	LEBER	0	231139999999991	3295
18	3	7	19	38	ZAUBERER	ENTHÜLLUNG		0	-1	-1
18	3	7	20	4	WEISE	ART		0	-1	-1
18	3	7	21	11	ÜBERBLICK	STANDPUNKT		0	-1	-1
18	3	7	22	39	ÄRGER	FEINDSELIGKEIT		0	-1	-1
18	3	7	23	21	KRANKENWAGEN	NOTFALL		0	-1	-1
18	3	7	24	17	VERSCHIEDENHEIT	GEGENTEIL		0	-1	-1
18	3	7	25	24	DOKTOR	KLINIK		0	-1	-1
18	3	7	26	31	TODESKAMPF	LEBEN		0	-1	-1
18	3	7	27	40	ARGUMENT	ENTSCHEIDUNG		0	-1	-1
18	3	7	28	26	ANTWORT	BEKENNTNIS		0	-1	-1
18	3	7	29	12	WHISKY	DUDELSACK	DUDELSACK	1	416739999999991	7079
18	3	7	30	8	FIEBER	ERSCHÖPFUNG		0	-1	-1
18	3	7	31	3	AUSBILDUNG	ZUKUNFT		0	-1	-1
18	3	7	32	14	PROFESSOR	HOCHSCHULE		0	-1	-1
18	3	7	33	34	EMANZIPATION	GLEICHSTELLUNG		0	-1	-1
18	3	7	34	37	MIKROSKOP	BAKTERIEN		0	-1	-1
18	3	7	35	30	DARBIETUNG	BEOBACHTUNG		0	-1	-1
18	3	7	36	28	ENTFÜHRUNG	AUSBEUTE		0	-1	-1
18	3	7	37	32	ZERSTÖRUNG	AUSROTTUNG		0	-1	-1
18	3	7	38	36	VERMITTLUNG	INTERVIEW		0	-1	-1
18	3	7	39	2	KAMMER	GEKLAPPER		0	-1	-1
18	3	7	40	19	UMWELT	GEFÄHRDUNG		0	-1	-1
18	4	6	1	26	KÜCHE	EIMER		0	-1	-1
18	4	6	2	27	MUSEUM	ÄGYPTEN	ÄGYPTEN	1	3295.5	11559
18	4	6	3	16	NACHT	SCHEINWERFER		0	-1	-1
18	4	6	4	32	SCHMIED	HUFEISEN	HUFEISEN	1	225529999999981	5000
18	4	6	5	3	GEBIRGE	EDELWEISS		0	-1	-1
18	4	6	6	11	SCHACH	TURM	TURM	1	171929999999981	3391
18	4	6	7	40	RADIO	STIMME		0	-1	-1
18	4	6	8	13	VERORDNUNG	BESCHEID		0	-1	-1
18	4	6	9	37	STRAUSS	TULPEN		0	-1	-1
18	4	6	10	19	THEATER	REIHE		0	-1	-1
18	4	6	11	6	DYNAMO	LICHT		0	-1	-1
18	4	6	12	33	LADEN	REKLAME		0	-1	-1
18	4	6	13	8	FLUGZEUG	TOMATENSAFT		0	-1	-1
18	4	6	14	39	LABOR	PIPETTE		0	-1	-1
18	4	6	15	7	TONNE	REGEN		0	-1	-1
18	4	6	16	34	MUSKEL	SEHNE	SEHNE	1	2591.5	4959
18	4	6	17	4	WINTER	UNFALL	SCHNEE	0	322860000000009	4327
18	4	6	18	22	ENERGIE	ÖL		0	-1	-1
18	4	6	19	31	ORKAN	WIRBEL		0	-1	-1
18	4	6	20	25	AQUARELL	GALERIE	ATTELIE	0	3206.5	11782
18	4	6	21	38	FISCH	SCHUPPEN		0	-1	-1
18	4	6	22	15	GEFÄNGNIS	VERGEHEN	EINSCHRENKUNG	0	4799.5	9304
18	4	6	23	24	SPIELZEUG	PLASTIK		0	-1	-1
18	4	6	24	12	ZEUS	HADES	HADES	1	1568.5	3671
18	4	6	25	10	TANNE	RINDE	NADELN	0	4447.5	6775
18	4	6	26	1	UFER	DAMM		0	-1	-1
18	4	6	27	9	HERD	FEUER		0	-1	-1
18	4	6	28	36	INSEKT	LIBELLE	LIBELLE	1	231929999999981	4608
18	4	6	29	5	EISENBAHN	SCHIENE		0	-1	-1
18	4	6	30	30	BUCH	SCHRIFTSTELLER		0	-1	-1
18	4	6	31	29	GRILLEN	SOMMER	SOMMER	1	555929999999981	6856
18	4	6	32	28	BIBLIOTHEK	SIGNATUR		0	-1	-1
18	4	6	33	2	WEIN	BLUME		0	-1	-1
18	4	6	34	23	NÄHEN	KREUZSTICH		0	-1	-1
18	4	6	35	20	RINGE	BAUM		0	-1	-1
18	4	6	36	17	REVOLVER	KALIBER	KUGEL	0	492729999999981	6464
18	4	6	37	21	ARZT	PRAXIS		0	-1	-1
18	4	6	38	35	KÜSTE	DÜNE		0	-1	-1
18	4	6	39	14	HOCHZEIT	ALTAR		0	-1	-1
18	4	6	40	18	KAMPF	SIEG		0	159389999999991	3169
18	5	5	1	36	STRASSE	TEER		0	-1	-1
18	5	5	2	7	AUFSTAND	REBELLION		0	-1	-1
18	5	5	3	40	FLOTTE	DECK		0	-1	-1
18	5	5	4	15	TROPEN	AMAZONAS		0	-1	-1
18	5	5	5	34	EREIGNIS	FEST		0	-1	-1
18	5	5	6	1	KRUG	BIER		0	-1	-1
18	5	5	7	4	MAUER	BRÜSTUNG		0	-1	-1
18	5	5	8	8	HEFT	NOTE		0	-1	-1
18	5	5	9	17	SCHIFF	DOCK		0	-1	-1
18	5	5	10	21	BÜNDNIS	PAKT		0	-1	-1
18	5	5	11	39	VERLETZUNG	SCHORF		0	-1	-1
18	5	5	12	11	MÖBEL	LEHNE	LEHNE	1	575770000000019	7352
18	5	5	13	3	BRÜCKE	SAN FRANCISCO		0	-1	-1
18	5	5	14	22	NATUR	PFLANZE		0	-1	-1
18	5	5	15	6	GLAUBE	BIBEL	RELIGION	0	329070000000019	6509
18	5	5	16	27	SCHAUSPIEL	BÜHNE		0	-1	-1
18	5	5	17	33	REPTIL	ECHSE	ECHSE	1	1831.5	3111
18	5	5	18	29	PINSEL	LEINWAND	MALER	0	279020000000019	3846
18	5	5	19	28	STIFT	KAPPE		0	-1	-1
18	5	5	20	5	ORCHESTER	KONZERT	KLARINETTE	0	485429999999981	7847
18	5	5	21	18	BAHNHOF	KIOSK		0	-1	-1
18	5	5	22	14	ANGABE	ZEUGE		0	-1	-1
18	5	5	23	20	RIESE	SCHRITT		0	-1	-1
18	5	5	24	31	AUFTRAG	ARBEIT		0	-1	-1
18	5	5	25	32	FABRIK	PRODUKTION	INVENTUR	0	487170000000019	8428
18	5	5	26	35	GETREIDE	DINKEL		0	-1	-1
18	5	5	27	19	SCHULE	HOLZ		0	-1	-1
18	5	5	28	16	REISE	KONTINENT		0	-1	-1
18	5	5	29	23	ZÜGEL	WENDE		0	-1	-1
18	5	5	30	30	HEER	INFANTERIE		0	-1	-1
18	5	5	31	37	WEBER	KAMM	KAMM	1	302040000000037	4839
18	5	5	32	38	FAHRZEUG	KETTE		0	-1	-1
18	5	5	33	12	FLOCKEN	SCHNEE		0	-1	-1
18	5	5	34	2	GELENK	KEULE		0	-1	-1
18	5	5	35	10	INSTRUMENT	OBOE		0	-1	-1
18	5	5	36	24	INFEKTION	SCHMERZEN	VIRUS	0	4649.5	6735
18	5	5	37	25	SPORT	SCHWEISS		0	-1	-1
18	5	5	38	13	GESICHT	MASKE		0	-1	-1
18	5	5	39	9	KAUFHAUS	SCHAUFENSTER		0	-1	-1
18	5	5	40	26	FAHRRAD	PEDAL		0	-1	-1
18	6	4	1	38	SAUERSTOFF	LUFT		0	-1	-1
18	6	4	2	12	THEORIE	AUSNAHME		0	-1	-1
18	6	4	3	39	GESCHICHTE	ENTWICKLUNG		0	-1	-1
18	6	4	4	21	DIAMANT	GOLD	GOLD	1	220779999999981	2975
18	6	4	5	18	BESESSENHEIT	TEUFEL		0	-1	-1
18	6	4	6	8	GLÜCK	ZUFALL		0	-1	-1
18	6	4	7	32	DIENER	HALTUNG	SKLAVE	0	241579999999981	5599
18	6	4	8	27	VERRAT	TREUE		0	-1	-1
18	6	4	9	31	MERKMAL	DETAIL		0	-1	-1
18	6	4	10	7	HIMMEL	FIRMAMENT		0	-1	-1
18	6	4	11	23	GEDICHT	LIEBE		0	-1	-1
18	6	4	12	13	NAGEL	METALL	EISEN	0	179179999999981	2888
18	6	4	13	11	AUFGABE	ERLEDIGUNG		0	-1	-1
18	6	4	14	37	ANGST	SCHLANGE		0	-1	-1
18	6	4	15	34	SCHLEMMER	LECKERBISSEN		0	-1	-1
18	6	4	16	16	ERFORSCHUNG	PATENT		0	-1	-1
18	6	4	17	30	MUSIKER	AKKORDEON	SÄNGER	0	487979999999981	6551
18	6	4	18	14	ERGÄNZUNG	ZUSATZ		0	-1	-1
18	6	4	19	1	GRUPPE	VERSAMMLUNG		0	-1	-1
18	6	4	20	20	ANDEUTUNG	VERDACHT		0	-1	-1
18	6	4	21	6	STIRN	KINN		0	-1	-1
18	6	4	22	15	MOOR	SUMPF	SUMPF	1	187270000000019	6192
18	6	4	23	3	SALAT	GARTEN		0	-1	-1
18	6	4	24	33	BEGABUNG	VERERBUNG		0	-1	-1
18	6	4	25	35	FAHNE	EROBERUNG		0	-1	-1
18	6	4	26	5	MÖNCH	NONNE	NONNE	1	175979999999981	3135
18	6	4	27	36	POLIZIST	WACHE		0	-1	-1
18	6	4	28	4	ANGEBOT	MARKT		0	-1	-1
18	6	4	29	24	LABYRINTH	SUCHE		0	-1	-1
18	6	4	30	9	LAUNE	HUMOR		0	-1	-1
18	6	4	31	26	DICKICHT	WALD		0	-1	-1
18	6	4	32	29	ANFÜHRER	CHEF		0	-1	-1
18	6	4	33	28	GÖTTIN	GEBET		0	-1	-1
18	6	4	34	22	ZIMMER	ECKE		0	-1	-1
18	6	4	35	2	SCHÜLER	DOZENT		0	-1	-1
18	6	4	36	10	ZIEL	RICHTUNG		0	-1	-1
18	6	4	37	40	GENUSS	ZIGARRE		0	-1	-1
18	6	4	38	17	KLIPPE	ABGRUND		0	-1	-1
18	6	4	39	25	BETTLER	UNGLÜCK		0	-1	-1
18	6	4	40	19	BETRAG	WECHSEL		0	-1	-1
18	7	3	1	15	PAPIER	BRIEF		0	-1	-1
18	7	3	2	36	JUNGE	MÄDCHEN		0	-1	-1
18	7	3	3	12	DAMPF	LOKOMOTIVE		0	-1	-1
18	7	3	4	31	VERGLEICH	GLEICHNIS		0	-1	-1
18	7	3	5	25	ZWIELICHT	UNTERWELT		0	-1	-1
18	7	3	6	18	GEDÄCHTNIS	ELEFANT		0	-1	-1
18	7	3	7	19	GESUNDHEIT	IMPFUNG		0	-1	-1
18	7	3	8	8	MEINEID	EHRENHAFTIGKEIT		0	-1	-1
18	7	3	9	24	RICHTER	GERECHTIGKEIT		0	-1	-1
18	7	3	10	10	LEIDENSCHAFT	KUSS		0	-1	-1
18	7	3	11	1	GIFT	MORD		0	-1	-1
18	7	3	12	5	INDUSTRIE	BRANCHE		0	-1	-1
18	7	3	13	23	ARMUT	ELEND	UNGLÜCK	0	345090000000037	6523
18	7	3	14	30	TAT	ABSICHT		0	-1	-1
18	7	3	15	22	ZEIT	URSPRUNG		0	-1	-1
18	7	3	16	26	BEWEIS	TATSACHE		0	-1	-1
18	7	3	17	21	STOLZ	RUHM		0	-1	-1
18	7	3	18	29	PUDDING	SÜSSIGKEITEN		0	-1	-1
18	7	3	19	32	CHANCE	BEGEGNUNG		0	-1	-1
18	7	3	20	34	ERDGESCHOSS	DACHBODEN		0	-1	-1
18	7	3	21	20	LARVE	RAUPE		0	-1	-1
18	7	3	22	11	APFEL	PFIRSICH		0	-1	-1
18	7	3	23	39	GESCHREI	PANIK		0	-1	-1
18	7	3	24	6	BESITZ	ANTEIL		0	-1	-1
18	7	3	25	14	FORDERUNG	GEHALT		0	-1	-1
18	7	3	26	37	WOLLE	KLEIDUNG	BAUM	0	7536	8897
18	7	3	27	27	ALKOHOL	OPIUM		0	-1	-1
18	7	3	28	16	GEBÄUDE	HOTEL		0	-1	-1
18	7	3	29	4	STUHL	SESSEL	LEHNE	0	1843.5	4069
18	7	3	30	2	VULKAN	EXPLOSION		0	-1	-1
18	7	3	31	33	AUTO	PRESTIGE		0	-1	-1
18	7	3	32	38	DEFINITION	KONZEPT		0	-1	-1
18	7	3	33	7	NORM	MORAL		0	-1	-1
18	7	3	34	9	ANSICHT	MEINUNG		0	-1	-1
18	7	3	35	13	HELDENMUT	TAPFERKEIT		0	-1	-1
18	7	3	36	17	GEIST	FLASCHE		0	-1	-1
18	7	3	37	40	PLAN	GROSSSTADT		0	-1	-1
18	7	3	38	35	PROFIL	QUERSCHNITT	QUERSCHNETT	1	475820000000019	7256
18	7	3	39	3	TÄUSCHUNG	ECHTHEIT		0	-1	-1
18	7	3	40	28	SEGEN	SCHÖPFER		0	-1	-1
18	8	2	1	36	AUSWERTUNG	ERGEBNIS		0	-1	-1
18	8	2	2	9	GESPENST	ERSCHEINUNG	ILUSION	0	294690000000037	5613
18	8	2	3	17	VERSCHLEIERUNG	KOPFTUCH		0	-1	-1
18	8	2	4	21	ANSTAND	SITTE		0	-1	-1
18	8	2	5	2	MALER	PIANIST	PINSEL	0	260809999999963	4585
18	8	2	6	15	SEEGANG	DAMPFER		0	-1	-1
18	8	2	7	23	BUNGALOW	SIEDLUNG		0	-1	-1
18	8	2	8	20	BEGRÜSSUNG	FREUNDLICHKEIT		0	-1	-1
18	8	2	9	13	TIER	FROSCH		0	-1	-1
18	8	2	10	5	FREUND	VERTRAUEN		0	-1	-1
18	8	2	11	28	UHR	KIRCHE		0	-1	-1
18	8	2	12	4	KRITIK	ZWEIFEL		0	-1	-1
18	8	2	13	39	FASS	KELLER		0	-1	-1
18	8	2	14	6	ZUWACHS	FORTSCHRITT		0	-1	-1
18	8	2	15	19	GEISEL	GEFANGENER		0	-1	-1
18	8	2	16	18	SCHMETTERLING	BLÜTE		0	-1	-1
18	8	2	17	30	SPRACHE	AKUSTIK		0	-1	-1
18	8	2	18	7	GRAS	VIEH		0	-1	-1
18	8	2	19	38	NEFFE	GROSSMUTTER	OPA	0	462940000000037	5809
18	8	2	20	32	TRAUM	WIRKLICHKEIT		0	-1	-1
18	8	2	21	10	ILLUSION	WAHRNEHMUNG		0	-1	-1
18	8	2	22	31	HÄRTE	KRAFT		0	-1	-1
18	8	2	23	22	MACHT	HERRSCHER		0	-1	-1
18	8	2	24	14	HAUT	BLUT		0	-1	-1
18	8	2	25	34	PRÜFUNG	MISSERFOLG		0	-1	-1
18	8	2	26	1	BLICK	PERSPEKTIVE		0	-1	-1
18	8	2	27	24	GNADE	BARMHERZIGKEIT		0	-1	-1
18	8	2	28	33	ERLÖSUNG	HIMMELREICH		0	-1	-1
18	8	2	29	29	TAL	WIESE		0	-1	-1
18	8	2	30	11	EHE	VERLOBUNG		0	-1	-1
18	8	2	31	16	KRITERIUM	AUSWAHL		0	-1	-1
18	8	2	32	35	ANFORDERUNG	SCHWIERIGKEIT		0	-1	-1
18	8	2	33	27	SCHICKSAL	IRONIE		0	-1	-1
18	8	2	34	12	KOMÖDIE	DRAMA		0	-1	-1
18	8	2	35	8	BERG	HÜTTE		0	-1	-1
18	8	2	36	3	VERLUST	ABNAHME		0	-1	-1
18	8	2	37	37	DÄMMERUNG	MORGENGRAUEN		0	-1	-1
18	8	2	38	40	POSTKUTSCHE	PFERD		0	-1	-1
18	8	2	39	25	DISZIPLIN	GEHORSAM		0	-1	-1
18	8	2	40	26	FRAGE	EINWAND		0	-1	-1
