## Supplementary material for "Vast amounts of encoded items nullify but do not reverse the effect of sleep on declarative memory": Dataset: PAL_19_1_2.xlsx

### Sheet: Sheet1
VP_Nr	Block	VersioN	counter	pair_code	cue	correct_answer	answer	accuracy	reactiontime1	reactiontime2
19	1	2	1	10	ILLUSION	WAHRNEHMUNG	WIRKLICHKEIT	0	3264.1	5088
19	1	2	2	5	FREUND	VERTRAUEN	BEKANNTSCHAFT	0	2176.1	5024
19	1	2	3	18	SCHMETTERLING	BLÜTE	BLUME	0	2343.1	3359
19	1	2	4	20	BEGRÜSSUNG	FREUNDLICHKEIT		0	-1	-1
19	1	2	5	25	DISZIPLIN	GEHORSAM	TADEL	0	5273.2	6126
19	1	2	6	7	GRAS	VIEH	VIEH	1	1496	2296
19	1	2	7	28	UHR	KIRCHE	BLATT	0	4264.1	5592
19	1	2	8	13	TIER	FROSCH	KATZE	0	5512.1	13945
19	1	2	9	36	AUSWERTUNG	ERGEBNIS	ERGEBNIS	1	179810000000001	3190
19	1	2	10	19	GEISEL	GEFANGENER	GEFANGENER	1	1615	2919
19	1	2	11	22	MACHT	HERRSCHER	BEFUGNIS	0	297610000000001	4729
19	1	2	12	38	NEFFE	GROSSMUTTER	GROSSVATER	0	170989999999999	3598
19	1	2	13	11	EHE	VERLOBUNG	VERWANDTSCHAFT	0	2795.3	8552
19	1	2	14	37	DÄMMERUNG	MORGENGRAUEN	ABEND	0	1999.3	2938
19	1	2	15	1	BLICK	PERSPEKTIVE	AUSSICHT	0	2740	4228
19	1	2	16	27	SCHICKSAL	IRONIE	VERGANGENHEIT	0	258089999999999	4831
19	1	2	17	34	PRÜFUNG	MISSERFOLG	LEISTUNG	0	4951.7	6776
19	1	2	18	6	ZUWACHS	FORTSCHRITT	KONJUNKTUR	0	10608	13024
19	1	2	19	15	SEEGANG	DAMPFER	SCHIFFSRUMPF	0	923210000000001	11819
19	1	2	20	24	GNADE	BARMHERZIGKEIT	BARMHERZIGKEIT	1	247589999999999	4420
19	1	2	21	39	FASS	KELLER	KELLER	1	194210000000001	2749
19	1	2	22	3	VERLUST	ABNAHME	NIEDERLAGE	0	177010000000001	3619
19	1	2	23	16	KRITERIUM	AUSWAHL	VORGABE	0	367010000000001	4974
19	1	2	24	12	KOMÖDIE	DRAMA	DRAMA	1	1247	2184
19	1	2	25	9	GESPENST	ERSCHEINUNG	FLASCHE	0	1930.5	3374
19	1	2	26	26	FRAGE	EINWAND	ANTWORT	0	125510000000001	2224
19	1	2	27	17	VERSCHLEIERUNG	KOPFTUCH	KOPFTUCH	1	187010000000001	3509
19	1	2	28	21	ANSTAND	SITTE	MANIER	0	170210000000001	2744
19	1	2	29	2	MALER	PIANIST	FARBE	0	2550	3315
19	1	2	30	4	KRITIK	ZWEIFEL	MANGEL	0	714329999999999	8219
19	1	2	31	29	TAL	WIESE	SCHATTEN	0	4013.5	5539
19	1	2	32	33	ERLÖSUNG	HIMMELREICH	HIMMELREICH	1	182010000000001	10764
19	1	2	33	8	BERG	HÜTTE	HÜTTE	1	2016	2755
19	1	2	34	35	ANFORDERUNG	SCHWIERIGKEIT	VORAUSSETZUNG	0	418810000000001	6380
19	1	2	35	40	POSTKUTSCHE	PFERD	PFERD	1	217589999999999	3056
19	1	2	36	23	BUNGALOW	SIEDLUNG	SIEDLUNG	1	257610000000001	3815
19	1	2	37	32	TRAUM	WIRKLICHKEIT	HOFFNUNG	0	12352	17064
19	1	2	38	14	HAUT	BLUT	BLUT	1	169679999999999	2631
19	1	2	39	31	HÄRTE	KRAFT	BESCHAFFENHEIT	0	291170000000001	4992
19	1	2	40	30	SPRACHE	AKUSTIK		0	-1	-1
19	2	1	1	5	BERUF	ANERKENNUNG	MALER	0	577519999999995	6676
19	2	1	2	3	STILLE	EINSAMKEIT		0	-1	-1
19	2	1	3	33	RÜSTUNG	ANGRIFF	VERTEIDIGUNG	0	290519999999995	6889
19	2	1	4	18	TRINKSPRUCH	SPRICHWORT	ZIT	0	15218.2	20001
19	2	1	5	37	ANEKDOTE	WITZ	GESCHICHTE	0	481999999999534	3457
19	2	1	6	15	BECHER	KAFFEE	KAFFEE	1	1420.5	2766
19	2	1	7	8	BARGELD	WERT		0	866810000000009	10160
19	2	1	8	27	GRUNDRECHT	VERFASSUNG	WÜRDE	0	11031.2	11887
19	2	1	9	35	FIGUR	BRETT		0	-1	-1
19	2	1	10	39	SCHAMGEFÜHL	KÖRPER	KÖRPER	1	5415.5	7096
19	2	1	11	10	ABSPRACHE	VERTRAG	VEREINBARUNG	0	478330000000005	7671
19	2	1	12	13	KUGEL	QUADRAT	FORM	0	297510000000009	4727
19	2	1	13	9	FORM	KREIS	KREIS	1	402639999999991	7599
19	2	1	14	36	RÜCKSCHRITT	VERGANGENHEIT		0	-1	-1
19	2	1	15	38	FÄHIGKEIT	VERANLAGUNG	MÖGLICHKEIT	0	383919999999995	7031
19	2	1	16	17	STAUB	SAUBERKEIT		0	-1	-1
19	2	1	17	23	SÄNGER	KÜNSTLER	NOTE	0	468730000000005	5564
19	2	1	18	2	MASCHINE	APPARAT	PRÄZISION	0	613030000000005	9069
19	2	1	19	29	MANGEL	VERZICHT	FEHLER	0	726019999999995	8612
19	2	1	20	12	NUTZEN	KOSTEN	PROFIT	0	224669999999995	3503
19	2	1	21	24	BEDÜRFNIS	WERBUNG	NUTZEN	0	622319999999995	7975
19	2	1	22	6	CHAOS	STRUKTUR	UNRUHE	0	246330000000005	9567
19	2	1	23	21	DEMOKRATIE	SYSTEM	MITBESTIMMUNG	0	234330000000005	4448
19	2	1	24	20	INFORMATION	INHALT	AUSKUNFT	0	175010000000009	3129
19	2	1	25	26	SKLAVE	KÖNIG	UNTERWÜRFIGKEIT	0	430269999999995	8588
19	2	1	26	16	VOGEL	KATZE	KATZE	1	459930000000005	6087
19	2	1	27	22	LÖSUNG	PROBLEM	PROBLEM	1	565530000000005	7599
19	2	1	28	30	BEGRIFF	BEDEUTUNG	DEFINITION	0	357510000000009	6792
19	2	1	29	11	GEHIRN	BEWUSSTSEIN	STUDIUM	0	525419999999995	8699
19	2	1	30	14	STERN	WEIHNACHTEN		0	-1	-1
19	2	1	31	28	URHEBER	KAUSALITÄT	ERFINDER	0	200710000000009	4196
19	2	1	32	4	STURM	WINDHAUCH	FLUT	0	299430000000005	4250
19	2	1	33	32	EINGEBUNG	IDEE	ERKENNTNIS	0	229239999999991	4639
19	2	1	34	7	ZEITUNG	DRUCK		0	-1	-1
19	2	1	35	1	PELZ	FUCHS	FELL	0	149530000000005	2367
19	2	1	36	25	SPASS	FEIER	HUMOR	0	187110000000009	5351
19	2	1	37	31	NÄSSE	GEWITTER	WASSER	0	374310000000009	5095
19	2	1	38	19	ERDE	STEIN	STEIN	1	222330000000005	3359
19	2	1	39	40	PUPPE	KIND		0	-1	-1
19	2	1	40	34	EMPFEHLUNG	RAT	VORSCHLAG	0	272730000000005	4639
19	3	16	1	39	FLIRT	ROMANTIK	LIEBE	0	173060000000009	2896
19	3	16	2	2	GEFAHR	HAI		0	-1	-1
19	3	16	3	3	SEE	WASSER	DAMPFER	0	380339999999991	5089
19	3	16	4	10	FLÄCHE	ZENTRUM	GEBIET	0	576629999999981	6929
19	3	16	5	12	KAPITALISMUS	KOMMUNISMUS	KOMMUNISMUS	1	3712.5	6490
19	3	16	6	13	JOURNALIST	PRESSEFREIHEIT	ARTIKEL	0	430089999999991	6369
19	3	16	7	7	KOMMENTAR	PRESSE	ZITAT	0	551370000000019	20002
19	3	16	8	17	JUSTIZ	GLAUBWÜRDIGKEIT	GERECHTIGKEIT	0	279139999999991	5728
19	3	16	9	19	AFFÄRE	PARTNERSCHAFT	BETRUG	0	156552999999998	20008
19	3	16	10	25	CHARAKTER	OFFENHEIT		0	-1	-1
19	3	16	11	11	PHASE	STADIUM	DURCHGANG	0	194329999999981	4390
19	3	16	12	22	DIREKTION	BESCHLUSS	ABTEILUNG	0	4650	8113
19	3	16	13	36	BOMBE	TERRORIST	TERRORIST	1	263139999999991	5256
19	3	16	14	9	SCHNITT	FILM		0	-1	-1
19	3	16	15	34	STUDENT	KLAUSUR	HIRN	0	183929999999981	4288
19	3	16	16	1	BEHÖRDE	KÜNDIGUNG	AMT	0	747939999999991	8279
19	3	16	17	26	PUBLIKUM	ZUSCHAUER	ZUSCHAUER	1	171139999999991	2911
19	3	16	18	5	NATION	EINIGKEIT		0	-1	-1
19	3	16	19	24	MODE	HOSE	FASER	0	627039999999991	8240
19	3	16	20	35	FREUDE	LUST		0	-1	-1
19	3	16	21	31	EXEKUTION	ERSCHIEßUNG	ERMORDUNG	0	444520000000019	7460
19	3	16	22	21	RANG	HIERARCHIE	GRAD	0	2054	3289
19	3	16	23	38	PRIESTER	KATHEDRALE	GEFANGENSCHAFT	0	333539999999991	6080
19	3	16	24	14	KOCH	OFEN		0	-1	-1
19	3	16	25	8	BEFUGNIS	ERMÄCHTIGUNG	ERLAUBNIS	0	154339999999991	3479
19	3	16	26	37	MÖRDER	SÜNDE		0	660720000000019	9903
19	3	16	27	4	UNRECHT	BENACHTEILIGUNG		0	-1	-1
19	3	16	28	28	BOOT	MATROSE	WELLENGANG	0	222339999999991	4399
19	3	16	29	6	BEVÖLKERUNG	MASSE	MENSCH	0	419120000000019	5735
19	3	16	30	27	ROUTE	HEIMWEG	ZIEL	0	2003.5	3101
19	3	16	31	40	VIRUS	ERREGER	ERKRANKUNG	0	169520000000019	3521
19	3	16	32	18	ASSISTENT	PROFESSION	ERFORSCHUNG	0	5204.5	10943
19	3	16	33	15	VISUM	TOURISMUS	PLATZ	0	385539999999991	4919
19	3	16	34	30	AUSKUNFT	PROPAGANDA	INFORMATION	0	210420000000019	6864
19	3	16	35	20	ANLAGE	RENDITE	RENDITE	1	361320000000019	4989
19	3	16	36	23	BOSS	HEMD	HEMD	1	172679999999981	2223
19	3	16	37	16	BIRKE	LAUB	FICHTE	0	352720000000019	7396
19	3	16	38	29	GERICHT	VERHANDLUNG	JUSTIZ	0	294639999999991	9978
19	3	16	39	33	VERGÜTUNG	GELD	GEHALT	0	177310000000009	3031
19	3	16	40	32	BAUER	FARM	FELD	0	355139999999991	4263
19	4	15	1	22	STROH	WALDBRAND		0	6912.5	7956
19	4	15	2	39	DESSERT	HONIG	HONIG	1	3595.5	4779
19	4	15	3	7	DONNER	BLITZ	BLITZ	1	1273	2109
19	4	15	4	21	AUSEINANDERSETZUNG	ÜBERLEGUNG	STREIT	0	1793.5	2625
19	4	15	5	26	POLIZEI	EINSATZ		0	-1	-1
19	4	15	6	13	WANDEL	ZWISCHENZEIT	KLIMA	0	621910000000009	7263
19	4	15	7	20	REGENBOGEN	FARBE	FARBE	1	113560000000009	2063
19	4	15	8	24	AKTEUR	DRAMATIK	DARSTELLER	0	1583.5	2769
19	4	15	9	15	TRITT	SOHLE	SOHLE	1	423739999999991	9493
19	4	15	10	2	UNTERSCHRIFT	FORMULAR	SIGNATUR	0	1959.5	3191
19	4	15	11	4	BRILLE	KRAWATTE	KRAWATTE	1	575070000000019	7913
19	4	15	12	11	SCHÄTZUNG	SPEKULATION		0	-1	-1
19	4	15	13	18	ERNÄHRUNG	EIWEIß	MAHLZEIT	0	246360000000009	3647
19	4	15	14	14	REGIME	ZERSCHLAGUNG	HERRSCHER	0	463960000000009	5991
19	4	15	15	36	INFORMATIK	PROGRAMMIERUNG	ZAHLEN	0	408989999999991	5463
19	4	15	16	34	PATRIOTISMUS	EXTREMISMUS	EXTREMISMUS	1	227139999999991	4983
19	4	15	17	37	BEFRAGUNG	MEHRHEIT		0	-1	-1
19	4	15	18	5	STÜTZE	BEGLEITER		0	-1	-1
19	4	15	19	6	MANDANT	RECHT	ANKLAGE	0	276339999999991	8589
19	4	15	20	17	KOOPERATION	MITHILFE	MITARBEIT	0	165339999999991	5773
19	4	15	21	32	FORMEL	BERECHNUNG	MATHEMATIK	0	159160000000009	3695
19	4	15	22	31	ERMITTLUNG	SCHULD	VERFAHREN	0	2103.5	4143
19	4	15	23	38	GEGNER	WAFFENSTILLSTAND	OPPOSITION	0	828760000000009	10415
19	4	15	24	33	TAGEBUCH	BIOGRAPHIE	SEITE	0	307279999999981	4119
19	4	15	25	1	PYRAMIDE	ARCHITEKTUR	ARCHITEKTUR	1	175010000000009	3831
19	4	15	26	10	ZOO	BÄR	BÄR	1	111960000000009	2343
19	4	15	27	29	INTERVENTION	STREIT	ZUSAMMENKUNFT	0	620439999999991	9375
19	4	15	28	19	ARBEITER	EINKOMMEN	UNTERNEHMER	0	293539999999991	9619
19	4	15	29	8	GELIEBTE	GEHEIMNIS	SÜNDE	0	3851.5	5299
19	4	15	30	9	SUBKULTUR	UNTERGRUND	UNTERNEHMEN	0	371960000000009	5535
19	4	15	31	23	OPPOSITION	VERWEIGERUNG	GEGNER	0	1663.5	2535
19	4	15	32	12	TECHNIKER	INGENIEUR		0	-1	-1
19	4	15	33	16	SONNE	GRAD	HITZE	0	266889999999991	4591
19	4	15	34	27	KUNST	ARTIST		0	-1	-1
19	4	15	35	35	GOTT	VEREHRUNG	HIMMELREICH	0	752739999999991	9665
19	4	15	36	30	ERDBALL	WELTKARTE	KARTE	0	333360000000009	4519
19	4	15	37	40	BEARBEITUNG	HONORAR		0	-1	-1
19	4	15	38	28	BILD	FOTO	DARSTELLUNG	0	1607.5	3813
19	4	15	39	3	VORSTAND	LEITER	VORMÜNDIGKEIT	0	392139999999991	6553
19	4	15	40	25	DRECK	VERUNREINIGUNG	VERUNREINIGUNG	1	366689999999991	6255
19	5	14	1	29	FAUST	GEWALT	GEWALT	1	236270000000019	3930
19	5	14	2	25	FRIEDEN	ALLIANZ	TAUBE	0	207820000000019	6175
19	5	14	3	14	WANGE	CHRIST	SEGEN	0	123357000000002	13711
19	5	14	4	33	KNOBLAUCH	VAMPIR	VAMPIR	1	177559999999963	3359
19	5	14	5	11	PRÄDIKAT	PRIMA	KAUSALITÄT	0	490370000000019	6959
19	5	14	6	7	VORBEREITUNG	VERÖFFENTLICHUNG		0	-1	-1
19	5	14	7	3	IDIOT	UNSINN	DUMM	0	406970000000019	5253
19	5	14	8	16	FREUNDSCHAFT	GEFÄHRTE		0	-1	-1
19	5	14	9	17	TECHNOLOGIE	GEHIRNWÄSCHE	ERRUNGENSCHAFT	0	229570000000019	4927
19	5	14	10	26	RASSE	NATIONALIST		0	769570000000019	16663
19	5	14	11	10	SCHMUGGEL	IMPORT	GRENZE	0	263170000000019	7223
19	5	14	12	40	LEBER	ORGAN	ORGAN	1	525570000000019	6349
19	5	14	13	5	GANG	TOR	ECKE	0	371370000000019	4729
19	5	14	14	39	GESELLSCHAFT	EINHEIT	BEVÖLKERUNG	0	823970000000019	10469
19	5	14	15	19	MINIMUM	NOTWENDIGKEIT		0	-1	-1
19	5	14	16	27	HINDERUNG	SIEGEL		0	-1	-1
19	5	14	17	21	UNABHÄNGIGKEIT	SELBSTBESTIMMUNG	FREIHEIT	0	172670000000019	2798
19	5	14	18	28	SCHLÄGER	KRIMINALITÄT	WAFFE	0	4840.5	6031
19	5	14	19	1	GEMEINSCHAFT	ZUSAMMENARBEIT	DEMOKRATIE	0	151870000000019	3247
19	5	14	20	12	UNHEIL	ALPTRAUM	ALPTRAUM	1	255170000000019	4775
19	5	14	21	6	LIMIT	MAXIMUM	GRENZE	0	173570000000019	3553
19	5	14	22	2	SOLO	MUSIKINSTRUMENT	SÄNGER	0	158970000000019	10941
19	5	14	23	34	NACHBARSCHAFT	HECKE	HECKE	1	1859.5	2695
19	5	14	24	13	URLAUB	AUSFALL		0	387279999999981	20001
19	5	14	25	30	DIAKONIE	VERSORGUNG	KIRCHE	0	185179999999981	2965
19	5	14	26	23	FLÜCHTLING	ASYL	ASYL	1	1385.5	2743
19	5	14	27	38	ZELT	ZIRKUS	BUNGALOW	0	3479.5	5655
19	5	14	28	37	PARLAMENT	KANZLER	BESCHLUSS	0	2063.5	3247
19	5	14	29	36	SÄUFER	WIRT	ALKOHOL	0	248679999999981	3807
19	5	14	30	35	LIST	NAZI	TÄUSCHUNG	0	241209999999963	4095
19	5	14	31	18	KONFRONTATION	RACHE		0	-1	-1
19	5	14	32	32	SCHLUSSFOLGERUNG	KONSEQUENZ	FAZIT	0	219570000000019	3283
19	5	14	33	4	INFLATION	ENTWERTUNG	ENTWERTUNG	1	159170000000019	4359
19	5	14	34	8	EXPERIMENT	UNTERSUCHUNG	STUDIE	0	419170000000019	7865
19	5	14	35	22	AUTOR	ERFINDUNG	URHEBER	0	160570000000019	2573
19	5	14	36	15	LAMM	MITTAGESSEN	FUCHS	0	535179999999981	9775
19	5	14	37	24	VATER	VORBILD		0	-1	-1
19	5	14	38	9	INTENSIVSTATION	KRANKENHAUS	KRANKENHAUS	1	148779999999981	2755
19	5	14	39	20	ERKLÄRUNG	WISSENSCHAFT	STATEMENT	0	404370000000019	6389
19	5	14	40	31	TOD	NOTWEHR	HIMMELREICH	0	338170000000019	5061
19	6	13	1	5	AUFTAKT	SPIEL	ANFANG	0	648679999999981	7910
19	6	13	2	14	MUSIK	OPER	AKKORDEON	0	553579999999981	7455
19	6	13	3	26	KUNSTWERK	AUFMACHUNG		0	-1	-1
19	6	13	4	12	TRAINER	STIL	VORSTAND	0	757590000000037	9231
19	6	13	5	31	TEICH	ÜBERSCHWEMMUNG		0	-1	-1
19	6	13	6	21	REVOLUTION	WIDERSTAND	WIDERSTAND	1	145820000000019	4191
19	6	13	7	32	KLEIDERSCHRANK	HANDSCHUH		0	-1	-1
19	6	13	8	29	KONJUNKTUR	DIAGNOSE		0	-1	-1
19	6	13	9	2	PARK	VEGETATION		0	-1	-1
19	6	13	10	19	INSEL	URLAUBER	STRAND	0	264779999999981	3551
19	6	13	11	30	HASS	GEFECHT	LIEBE	0	160790000000037	3239
19	6	13	12	39	FREILASSUNG	AUFENTHALT	ERLÖSUNG	0	3526.5	4955
19	6	13	13	27	SUBSTANZ	SEELE	MATERIAL	0	198779999999981	3779
19	6	13	14	9	STALL	KUH	STROH	0	347990000000037	4759
19	6	13	15	25	GERICHTSHOF	UNWAHRHEIT	INSTANZ	0	264909999999963	4459
19	6	13	16	24	ENTSCHLOSSENHEIT	DURCHSETZUNG	MUT	0	399590000000037	4662
19	6	13	17	6	BEGEISTERUNG	GEFÜHL	MOTIVATION	0	276070000000019	4327
19	6	13	18	40	REGENSCHIRM	BEDARF		0	-1	-1
19	6	13	19	8	BEWUNDERUNG	SCHÖNHEIT	ENTGEGENKOMMEN	0	276790000000037	4975
19	6	13	20	36	KLEINIGKEIT	WAAGE		0	-1	-1
19	6	13	21	23	STREIK	KONFLIKT	AUFSTAND	0	184090000000037	3679
19	6	13	22	10	MILCH	KÄSE		0	-1	-1
19	6	13	23	37	FLAMME	LEUCHTE	FEUER	0	238579999999981	3145
19	6	13	24	16	TRAINING	PULS	AUFREGUNG	0	622379999999981	14280
19	6	13	25	22	WIEDERHERSTELLUNG	VERSCHLECHTERUNG	ÜBEL	0	435029999999981	5414
19	6	13	26	4	SPRECHER	AUFRUF	VORMÜNDIGKEIT	0	549590000000037	7599
19	6	13	27	35	ZUCKER	SPEISE	SUBSTANZ	0	651190000000037	8119
19	6	13	28	18	BEWERTUNG	KELLNERIN	REZENSION	0	260029999999981	5809
19	6	13	29	38	SUBMISSION	ERNIEDRIGUNG		0	-1	-1
19	6	13	30	34	FRAU	BLUSE		0	-1	-1
19	6	13	31	1	WAHNSINN	ANSTALT	UNRUHE	0	591359999999963	7049
19	6	13	32	20	ZAHL	PHYSIK	NUMMER	0	307990000000037	3951
19	6	13	33	15	VERBRÜDERUNG	ENTSCHULDIGUNG	FRIEDENSSCHLUSS	0	418870000000019	9279
19	6	13	34	17	WAFFE	KRIEG	GEFAHR	0	217940000000037	3007
19	6	13	35	7	KRANZ	NEST	BLUME	0	715190000000037	9789
19	6	13	36	28	NACHRICHT	GEBURTSTAG		0	-1	-1
19	6	13	37	3	OZEAN	KRABBE	TIEFE	0	506370000000019	5925
19	6	13	38	13	ZAHLUNG	QUITTUNG	RÜCKSTAND	0	216990000000037	3449
19	6	13	39	33	SENDER	NOTIZ	NOTIZ	1	191990000000037	8389
19	6	13	40	11	DOKUMENT	BESCHEINIGUNG	NOTIZ	0	666590000000037	7329
19	7	12	1	28	UNSTERBLICHKEIT	AUFERSTEHUNG	HIMMEL	0	6276	14540
19	7	12	2	15	VERHAFTUNG	KLINGE	VOLLZUG	0	411570000000019	5632
19	7	12	3	11	PROGRAMM	KINO	ABLAUF	0	279179999999981	4168
19	7	12	4	32	KOORDINATION	HANDHABUNG		0	-1	-1
19	7	12	5	29	MOTOR	INDUSTRIALISIERUNG	INDUSTRIALISIERUNG	1	160079999999981	4657
19	7	12	6	20	HORN	WARNUNG	ALARM	0	342440000000037	4904
19	7	12	7	34	BLEI	STAHL	STAHL	1	1184	2458
19	7	12	8	6	SCHLACHTUNG	SCHWEIN	SCHWEIN	1	1637	2821
19	7	12	9	36	EINSPARUNG	RECHNUNG		0	6296	7832
19	7	12	10	30	DORF	ISOLATION	STADT	0	3600	5000
19	7	12	11	8	KARTELL	KONSENS		0	-1	-1
19	7	12	12	7	HIRN	STUDIE	STAMM	0	3568	5160
19	7	12	13	9	ADER	GESTEIN		0	-1	-1
19	7	12	14	40	KERZE	DOCHT	DOCHT	1	2197.5	3151
19	7	12	15	17	BEGRÜNDER	PRÄSIDENT	URHEBER	0	155879999999981	4119
19	7	12	16	12	HÖLLE	MYTHOS	FIKTION	0	8759	9828
19	7	12	17	33	ERÖFFNUNG	GRÜNDUNG		0	-1	-1
19	7	12	18	35	NOTLAGE	DILEMMA		0	-1	-1
19	7	12	19	2	GENIE	MATHEMATIK	INTELLIGENZ	0	227029999999981	5632
19	7	12	20	27	BEEINFLUSSUNG	VERMARKTUNG	MANIPULATION	0	2303	5304
19	7	12	21	10	ZAUBERKÜNSTLER	TRICK	ILLUSIONIST	0	1895	5847
19	7	12	22	25	BESTATTUNG	SELBSTMORD	BEERDIGUNG	0	5208	8104
19	7	12	23	37	INVESTITION	KONZERN	KAPITAL	0	367170000000019	4872
19	7	12	24	5	BINDUNG	BABY		0	-1	-1
19	7	12	25	31	REICH	PROFIT	FINANZEN	0	630240000000037	7600
19	7	12	26	39	ORDNUNG	ZUCHT	ZUCHT	1	161220000000019	2208
19	7	12	27	23	JUGEND	SCHWIMMBAD		0	-1	-1
19	7	12	28	24	ALARM	ÜBUNG	NOTLAGE	0	2440	3579
19	7	12	29	26	EVOLUTION	ERWEITERUNG	MENSCHHEIT	0	160379999999981	2740
19	7	12	30	16	FREUNDIN	ZÄRTLICHKEIT	ZÄRTLICHKEIT	1	2112	6416
19	7	12	31	21	LIKÖR	SEKT	SEKT	1	226559999999963	2888
19	7	12	32	14	SCHLAFWANDELN	UNWIRKLICHKEIT		0	-1	-1
19	7	12	33	4	KLOSTER	EINSCHRÄNKUNG	ABSOLUTION	0	489479999999981	11271
19	7	12	34	22	PARTEI	ABSTIMMUNG	GEMEINSCHAFT	0	2384	3952
19	7	12	35	3	BEIFALL	APPLAUS	APPLAUS	1	125470000000019	2552
19	7	12	36	38	ABEND	MORGEN	MORGEN	1	1136	2025
19	7	12	37	1	EMPFINDUNG	GELASSENHEIT	GEFÜHL	0	195559999999963	2734
19	7	12	38	19	BAHNSTEIG	ANPASSUNG	STRASSE	0	373859999999963	6416
19	7	12	39	18	PARTY	THEKE	FEIER	0	216009999999963	3104
19	7	12	40	13	STAAT	UNTERSTÜTZUNG		0	-1	-1
19	8	11	1	31	KOPPEL	STIER	ANHÄNGER	0	215719999999925	5501
19	8	11	2	4	MEDAILLE	WETTBEWERB		0	-1	-1
19	8	11	3	30	STRATEGIE	NÄHERUNG	PLANUNG	0	212369999999925	3431
19	8	11	4	29	BUDE	KÜHLSCHRANK	WOHNUNG	0	629519999999925	12887
19	8	11	5	3	COMPUTER	ZEITVERTREIB		0	-1	-1
19	8	11	6	15	ATTRAKTION	WELTWUNDER	GEBÄUDE	0	124071999999993	13519
19	8	11	7	13	FEHLTRITT	VERANTWORTUNG	ENTSCHULDIGUNG	0	2527	7719
19	8	11	8	17	HANDSCHRIFT	BUCHSTABE		0	-1	-1
19	8	11	9	8	REKORD	ARBEITSLOSIGKEIT		0	-1	-1
19	8	11	10	34	SYMBOL	WAPPEN		0	-1	-1
19	8	11	11	10	ZULASSUNG	NACHWEIS	ERLAUBNIS	0	631919999999925	7699
19	8	11	12	5	INSTITUTION	ABTEILUNG	GEBÄUDE	0	111710999999996	13371
19	8	11	13	32	KRAMPF	BEIN	BEIN	1	163119999999925	2911
19	8	11	14	21	GANS	ENTE		0	-1	-1
19	8	11	15	14	LEISTUNG	PROVISION		0	-1	-1
19	8	11	16	25	PHILOSOPHIE	SINN	SINN	1	203909999999963	2797
19	8	11	17	2	UNTAUGLICHKEIT	FAHRER		0	-1	-1
19	8	11	18	18	TREIBSTOFF	KILOMETER	BENZIN	0	331119999999925	4471
19	8	11	19	20	VATERUNSER	RELIGION	BIBEL	0	2458	4243
19	8	11	20	27	DOLCH	STICH	MORD	0	3851	5819
19	8	11	21	24	AUSSCHAU	GIPFEL	STANDPUNKT	0	475859999999963	6511
19	8	11	22	9	WAHL	GREMIUM	ENTSCHEIDUNG	0	328809999999963	4872
19	8	11	23	19	BEGNADIGUNG	DROHUNG	ERLÖSUNG	0	287119999999925	4167
19	8	11	24	11	SCHEIDUNG	INSTABILITÄT		0	-1	-1
19	8	11	25	22	KARTE	HINDERNIS		0	-1	-1
19	8	11	26	12	ATOM	MOLEKÜL	MOLEKÜL	1	153509999999963	3551
19	8	11	27	28	VERSEUCHUNG	RATTE	PEST	0	2247	2935
19	8	11	28	7	BODEN	FUND	LAND	0	478109999999963	5823
19	8	11	29	38	WEG	WILLE	PFAD	0	189509999999963	2539
19	8	11	30	26	HAND	GESTE	FUSS	0	162340000000037	2269
19	8	11	31	35	BEHANDLUNG	MANDEL	UNTERSUCHUNG	0	234109999999963	4289
19	8	11	32	36	WALZER	GALA	TRITT	0	562709999999963	6411
19	8	11	33	16	TRAKTOR	LENKSTANGE		0	-1	-1
19	8	11	34	1	SCHALTER	FLUGHAFEN	FLUGHAFEN	1	209709999999963	3569
19	8	11	35	40	WIND	ELEMENT	PFEIFEN	0	227119999999925	4689
19	8	11	36	37	HIRTE	SCHAF	SCHAF	1	149919999999925	4859
19	8	11	37	33	STURZ	REGIERUNG	BRUCH	0	177519999999925	2487
19	8	11	38	23	KATEGORIE	GÜLTIGKEIT	ABTEILUNG	0	1563.5	7322
19	8	11	39	6	AMATEUR	HOBBY		0	330090000000037	7261
19	8	11	40	39	GEWINNUNG	WERBER	ERZEUGNIS	0	225030000000075	3743
