## Supplementary material for "Vast amounts of encoded items nullify but do not reverse the effect of sleep on declarative memory": Dataset: PAL_19_1_3.xlsx

### Sheet: Tabelle1
VP_Nr	Block	VersioN	counter	pair_code	cue	correct_answer	answer	accuracy	reactiontime1	reactiontime2
19	1	2	1	30	SPRACHE	AKUSTIK		0	4778.4	8595
19	1	2	2	36	AUSWERTUNG	ERGEBNIS	ERGEBNIS	1	1443.3	2508
19	1	2	3	15	SEEGANG	DAMPFER	SCHIFF	0	2294.5	14702
19	1	2	4	4	KRITIK	ZWEIFEL	REZENSION	0	2655.3	4647
19	1	2	5	23	BUNGALOW	SIEDLUNG	ZELT	0	4071.5	6863
19	1	2	6	24	GNADE	BARMHERZIGKEIT	BARMHERZIGKEIT	1	1967.3	4335
19	1	2	7	29	TAL	WIESE	WIESE	1	10151.3	10959
19	1	2	8	35	ANFORDERUNG	SCHWIERIGKEIT	VORAUSSETZUNG	0	9061.2	11431
19	1	2	9	34	PRÜFUNG	MISSERFOLG	ABFRAGE	0	5207.3	7551
19	1	2	10	13	TIER	FROSCH	KATZE	0	2295.3	3167
19	1	2	11	20	BEGRÜSSUNG	FREUNDLICHKEIT		0	-1	-1
19	1	2	12	11	EHE	VERLOBUNG	VERLOBUNG	1	2503.3	11954
19	1	2	13	12	KOMÖDIE	DRAMA	DRAMA	1	1059.3	1795
19	1	2	14	18	SCHMETTERLING	BLÜTE		0	7983.5	15343
19	1	2	15	28	UHR	KIRCHE	ARMBAND	0	352679999999999	4663
19	1	2	16	21	ANSTAND	SITTE	MANIER	0	2159.5	4359
19	1	2	17	14	HAUT	BLUT	BLUT	1	120729999999999	1935
19	1	2	18	40	POSTKUTSCHE	PFERD	PFERD	1	161170000000001	2511
19	1	2	19	3	VERLUST	ABNAHME	ELEND	0	199129999999999	3008
19	1	2	20	38	NEFFE	GROSSMUTTER	GROSSVATER	0	1302.5	3006
19	1	2	21	39	FASS	KELLER	BIER	0	1231.5	1895
19	1	2	22	10	ILLUSION	WAHRNEHMUNG	UNWAHRHEIT	0	782989999999999	9919
19	1	2	23	6	ZUWACHS	FORTSCHRITT	RENDITE	0	236729999999999	3317
19	1	2	24	17	VERSCHLEIERUNG	KOPFTUCH	KOPFTUCH	1	1490.5	2771
19	1	2	25	5	FREUND	VERTRAUEN	PARTNERSCHAFT	0	252629999999999	4328
19	1	2	26	19	GEISEL	GEFANGENER	MÖRDER	0	179829999999999	5760
19	1	2	27	8	BERG	HÜTTE	HÜTTE	1	170229999999999	2406
19	1	2	28	2	MALER	PIANIST	STRICH	0	3199.5	4073
19	1	2	29	31	HÄRTE	KRAFT		0	-1	-1
19	1	2	30	26	FRAGE	EINWAND	ANTWORT	0	135129999999999	2319
19	1	2	31	1	BLICK	PERSPEKTIVE	STANDPUNKT	0	267320000000001	4953
19	1	2	32	22	MACHT	HERRSCHER	GEWALT	0	241429999999999	3360
19	1	2	33	9	GESPENST	ERSCHEINUNG	FLASCHE	0	179829999999999	2742
19	1	2	34	33	ERLÖSUNG	HIMMELREICH	HIMMELREICH	1	2015.5	3415
19	1	2	35	27	SCHICKSAL	IRONIE		0	-1	-1
19	1	2	36	32	TRAUM	WIRKLICHKEIT		0	-1	-1
19	1	2	37	16	KRITERIUM	AUSWAHL	VORAUSSETZUNG	0	218329999999999	5829
19	1	2	38	7	GRAS	VIEH	VIEH	1	115429999999999	1722
19	1	2	39	25	DISZIPLIN	GEHORSAM	DOMINANZ	0	2367.5	4263
19	1	2	40	37	DÄMMERUNG	MORGENGRAUEN	SONNE	0	172410000000001	6443
19	2	1	1	15	BECHER	KAFFEE	KAFFEE	1	118660000000009	2130
19	2	1	2	2	MASCHINE	APPARAT	TECHNIK	0	5071.5	6375
19	2	1	3	28	URHEBER	KAUSALITÄT	ERFINDER	0	127139999999991	2247
19	2	1	4	19	ERDE	STEIN	STEIN	1	2175.5	2960
19	2	1	5	17	STAUB	SAUBERKEIT		0	-1	-1
19	2	1	6	21	DEMOKRATIE	SYSTEM	GEMEINSCHAFT	0	1799.5	4783
19	2	1	7	35	FIGUR	BRETT	PERSON	0	918239999999991	10135
19	2	1	8	23	SÄNGER	KÜNSTLER	MUSIK	0	2271.5	3198
19	2	1	9	22	LÖSUNG	PROBLEM	ERGEBNIS	0	276060000000009	4448
19	2	1	10	39	SCHAMGEFÜHL	KÖRPER		0	-1	-1
19	2	1	11	20	INFORMATION	INHALT	AUSKUNFT	0	1231.5	2391
19	2	1	12	32	EINGEBUNG	IDEE	VISION	0	2607.5	5023
19	2	1	13	10	ABSPRACHE	VERTRAG		0	-1	-1
19	2	1	14	27	GRUNDRECHT	VERFASSUNG	GESETZ	0	3356.5	4892
19	2	1	15	3	STILLE	EINSAMKEIT	UNRUHE	0	3719.5	4927
19	2	1	16	31	NÄSSE	GEWITTER		0	5607.5	7768
19	2	1	17	25	SPASS	FEIER		0	-1	-1
19	2	1	18	34	EMPFEHLUNG	RAT	VORSCHLAG	0	757460000000009	9614
19	2	1	19	26	SKLAVE	KÖNIG		0	572569999999995	9255
19	2	1	20	5	BERUF	ANERKENNUNG	BAUER	0	346360000000009	5591
19	2	1	21	38	FÄHIGKEIT	VERANLAGUNG	MÖGLICHKEIT	0	212760000000009	3831
19	2	1	22	24	BEDÜRFNIS	WERBUNG	WUNSCH	0	3031.5	5095
19	2	1	23	8	BARGELD	WERT	BELASTUNG	0	5703.5	7999
19	2	1	24	6	CHAOS	STRUKTUR	UNORDNUNG	0	196239999999991	3671
19	2	1	25	16	VOGEL	KATZE	KATZE	1	1727.5	3056
19	2	1	26	4	STURM	WINDHAUCH	STILLE	0	2030.5	2889
19	2	1	27	36	RÜCKSCHRITT	VERGANGENHEIT	FORTSCHRITT	0	172469999999995	3169
19	2	1	28	29	MANGEL	VERZICHT	PROBLEM	0	201060000000009	2882
19	2	1	29	30	BEGRIFF	BEDEUTUNG	DEFINITION	0	1869.5	3767
19	2	1	30	11	GEHIRN	BEWUSSTSEIN	STUDIUM	0	3311.5	4808
19	2	1	31	40	PUPPE	KIND	KÄFIG	0	314260000000009	7359
19	2	1	32	13	KUGEL	QUADRAT	FORM	0	148989999999991	2342
19	2	1	33	12	NUTZEN	KOSTEN	VERWENDUNG	0	970839999999991	11346
19	2	1	34	7	ZEITUNG	DRUCK	ARTIKEL	0	231660000000009	3339
19	2	1	35	37	ANEKDOTE	WITZ	GESCHICHTE	0	153660000000009	3664
19	2	1	36	9	FORM	KREIS	KREIS	1	281569999999995	3455
19	2	1	37	1	PELZ	FUCHS	FELL	0	118289999999991	1703
19	2	1	38	33	RÜSTUNG	ANGRIFF	SICHERHEIT	0	1967.5	3134
19	2	1	39	14	STERN	WEIHNACHTEN	TRADITION	0	608069999999995	8496
19	2	1	40	18	TRINKSPRUCH	SPRICHWORT	WEISHEIT	0	3191.5	11335
19	3	16	1	10	FLÄCHE	ZENTRUM	RAUM	0	553560000000009	6175
19	3	16	2	38	PRIESTER	KATHEDRALE	HEILIGER	0	309710000000009	5679
19	3	16	3	39	FLIRT	ROMANTIK	ORGASMUS	0	329579999999981	4864
19	3	16	4	29	GERICHT	VERHANDLUNG	GERECHTIGKEIT	0	171879999999981	3662
19	3	16	5	3	SEE	WASSER	DAMPFER	0	222379999999981	16599
19	3	16	6	37	MÖRDER	SÜNDE	TOTSCHLAG	0	148760000000009	4526
19	3	16	7	4	UNRECHT	BENACHTEILIGUNG		0	-1	-1
19	3	16	8	27	ROUTE	HEIMWEG	REISEZIEL	0	179960000000009	8639
19	3	16	9	16	BIRKE	LAUB	LLERGIE	0	710379999999981	20001
19	3	16	10	1	BEHÖRDE	KÜNDIGUNG	INSTITUT	0	221799999999814	6525
19	3	16	11	24	MODE	HOSE	KLEID	0	171939999999991	2719
19	3	16	12	9	SCHNITT	FILM		0	210360000000009	9708
19	3	16	13	18	ASSISTENT	PROFESSION	AUFTRAG	0	2529.5	10469
19	3	16	14	32	BAUER	FARM	FARM	1	198060000000009	2764
19	3	16	15	26	PUBLIKUM	ZUSCHAUER	ZUSCHAUER	1	139979999999981	2374
19	3	16	16	17	JUSTIZ	GLAUBWÜRDIGKEIT	GERECHTIGKEIT	0	186460000000009	3688
19	3	16	17	25	CHARAKTER	OFFENHEIT	MERKMAL	0	392760000000009	4880
19	3	16	18	11	PHASE	STADIUM	INSTANZ	0	172660000000009	8614
19	3	16	19	35	FREUDE	LUST		0	-1	-1
19	3	16	20	15	VISUM	TOURISMUS	BESUCHER	0	2151.5	5703
19	3	16	21	23	BOSS	HEMD	HEMD	1	127960000000009	2087
19	3	16	22	19	AFFÄRE	PARTNERSCHAFT	MISSTRAUEN	0	508760000000009	7239
19	3	16	23	6	BEVÖLKERUNG	MASSE	GESELLSCHAFT	0	284760000000009	7394
19	3	16	24	30	AUSKUNFT	PROPAGANDA	INFORMATION	0	136989999999991	2939
19	3	16	25	21	RANG	HIERARCHIE	PRESTIGE	0	191279999999981	3808
19	3	16	26	2	GEFAHR	HAI	BEDROHUNG	0	267160000000009	4231
19	3	16	27	14	KOCH	OFEN		0	-1	-1
19	3	16	28	40	VIRUS	ERREGER	GEFAHR	0	203160000000009	2959
19	3	16	29	31	EXEKUTION	ERSCHIEßUNG	ERMORDUNG	0	375860000000009	4877
19	3	16	30	12	KAPITALISMUS	KOMMUNISMUS	KOMMUNISMUS	1	151260000000009	3449
19	3	16	31	8	BEFUGNIS	ERMÄCHTIGUNG	ERLAUBNIS	0	137460000000009	2750
19	3	16	32	22	DIREKTION	BESCHLUSS	ABTEILUNG	0	419160000000009	5943
19	3	16	33	20	ANLAGE	RENDITE		0	392760000000009	7479
19	3	16	34	33	VERGÜTUNG	GELD	GEHALT	0	145770000000019	2367
19	3	16	35	5	NATION	EINIGKEIT	EINIGKEIT	1	214820000000019	3855
19	3	16	36	36	BOMBE	TERRORIST	TERRORIST	1	135160000000009	2631
19	3	16	37	7	KOMMENTAR	PRESSE	MEINUNG	0	615179999999981	7359
19	3	16	38	28	BOOT	MATROSE	WASSER	0	241560000000009	3343
19	3	16	39	13	JOURNALIST	PRESSEFREIHEIT		0	-1	-1
19	3	16	40	34	STUDENT	KLAUSUR	GEHIRN	0	124770000000019	2036
19	4	15	1	17	KOOPERATION	MITHILFE	MITARBEIT	0	154810000000009	2713
19	4	15	2	5	STÜTZE	BEGLEITER	WINKEL	0	101358999999999	11080
19	4	15	3	30	ERDBALL	WELTKARTE	WELTALL	0	276789999999991	3888
19	4	15	4	19	ARBEITER	EINKOMMEN	ANGESTELLTER	0	181539999999991	4447
19	4	15	5	25	DRECK	VERUNREINIGUNG	VERUNREINIGUNG	1	433339999999991	8000
19	4	15	6	14	REGIME	ZERSCHLAGUNG	OBERBEFEHL	0	591889999999991	8626
19	4	15	7	10	ZOO	BÄR	BÄR	1	115789999999991	1960
19	4	15	8	35	GOTT	VEREHRUNG	BIBEL	0	189279999999981	5069
19	4	15	9	13	WANDEL	ZWISCHENZEIT	KRISE	0	257589999999991	3240
19	4	15	10	12	TECHNIKER	INGENIEUR	WISSEN	0	391089999999991	4783
19	4	15	11	8	GELIEBTE	GEHEIMNIS	BETRUG	0	212779999999981	3366
19	4	15	12	16	SONNE	GRAD	ENERGIE	0	425679999999981	6389
19	4	15	13	23	OPPOSITION	VERWEIGERUNG	GEGENSPIELER	0	177079999999981	3906
19	4	15	14	28	BILD	FOTO	KUNSTWERK	0	343179999999981	6104
19	4	15	15	26	POLIZEI	EINSATZ	SICHERHEIT	0	1704	3010
19	4	15	16	31	ERMITTLUNG	SCHULD	VERFAHREN	0	158079999999981	4459
19	4	15	17	7	DONNER	BLITZ	BLITZ	1	1057	1744
19	4	15	18	11	SCHÄTZUNG	SPEKULATION		0	-1	-1
19	4	15	19	20	REGENBOGEN	FARBE	FARBE	1	111179999999981	1919
19	4	15	20	38	GEGNER	WAFFENSTILLSTAND	FREUND	0	404439999999991	5656
19	4	15	21	37	BEFRAGUNG	MEHRHEIT		0	559020000000019	12128
19	4	15	22	9	SUBKULTUR	UNTERGRUND		0	-1	-1
19	4	15	23	4	BRILLE	KRAWATTE	KRAWATTE	1	2629	4213
19	4	15	24	1	PYRAMIDE	ARCHITEKTUR	ARCHITEKTUR	1	176689999999991	4596
19	4	15	25	29	INTERVENTION	STREIT	VERHANDLUNG	0	326679999999981	5419
19	4	15	26	33	TAGEBUCH	BIOGRAPHIE	GEHEIMNIS	0	324679999999981	4975
19	4	15	27	36	INFORMATIK	PROGRAMMIERUNG		0	-1	-1
19	4	15	28	15	TRITT	SOHLE	MÜHE	0	733610000000009	8576
19	4	15	29	32	FORMEL	BERECHNUNG	BERECHNUNG	1	1459.5	2959
19	4	15	30	40	BEARBEITUNG	HONORAR	AUSFÜHRUNG	0	252779999999981	4168
19	4	15	31	6	MANDANT	RECHT	ZEUGNIS	0	288189999999991	4639
19	4	15	32	18	ERNÄHRUNG	EIWEIß	GESUNDHEIT	0	1775	4807
19	4	15	33	22	STROH	WALDBRAND		0	-1	-1
19	4	15	34	21	AUSEINANDERSETZUNG	ÜBERLEGUNG	STREIT	0	1967	2911
19	4	15	35	27	KUNST	ARTIST	MOTIV	0	3816	4456
19	4	15	36	24	AKTEUR	DRAMATIK	DARSTELLER	0	181579999999981	3616
19	4	15	37	34	PATRIOTISMUS	EXTREMISMUS	EXTREMISMUS	1	199179999999981	4168
19	4	15	38	39	DESSERT	HONIG	HONIG	1	1232	1924
19	4	15	39	3	VORSTAND	LEITER	CHEF	0	229089999999991	2769
19	4	15	40	2	UNTERSCHRIFT	FORMULAR	SIGNATUR	0	174479999999981	2976
19	5	14	1	27	HINDERUNG	SIEGEL	MAUER	0	318040000000037	3878
19	5	14	2	32	SCHLUSSFOLGERUNG	KONSEQUENZ	RESULTAT	0	183740000000037	3255
19	5	14	3	28	SCHLÄGER	KRIMINALITÄT		0	221779999999981	7464
19	5	14	4	30	DIAKONIE	VERSORGUNG	KIRCHE	0	118309999999963	2079
19	5	14	5	15	LAMM	MITTAGESSEN		0	390179999999981	12879
19	5	14	6	19	MINIMUM	NOTWENDIGKEIT	MAXIMUM	0	135209999999963	4880
19	5	14	7	31	TOD	NOTWEHR	ERLÖSUNG	0	262309999999963	4663
19	5	14	8	6	LIMIT	MAXIMUM	GRENZE	0	187190000000037	2576
19	5	14	9	24	VATER	VORBILD	BRUDER	0	211090000000037	2959
19	5	14	10	40	LEBER	ORGAN	ORGAN	1	161490000000037	2369
19	5	14	11	4	INFLATION	ENTWERTUNG	ENTWERTUNG	1	158890000000037	2957
19	5	14	12	20	ERKLÄRUNG	WISSENSCHAFT	STELLUNGNAHME	0	253590000000037	10852
19	5	14	13	18	KONFRONTATION	RACHE	INSTRUKTION	0	453909999999963	6249
19	5	14	14	3	IDIOT	UNSINN	DUMM	0	193270000000019	2609
19	5	14	15	17	TECHNOLOGIE	GEHIRNWÄSCHE	FORTSCHRITT	0	159390000000037	2975
19	5	14	16	16	FREUNDSCHAFT	GEFÄHRTE	BEZIEHUNG	0	331109999999963	4583
19	5	14	17	29	FAUST	GEWALT	FINGER	0	577490000000037	6721
19	5	14	18	12	UNHEIL	ALPTRAUM	ÜBERWÄLTIGUNG	0	278940000000037	6581
19	5	14	19	35	LIST	NAZI	TÄUSCHUNG	0	704929999999981	8432
19	5	14	20	33	KNOBLAUCH	VAMPIR	VAMPIR	1	164940000000037	3359
19	5	14	21	7	VORBEREITUNG	VERÖFFENTLICHUNG	SORGFALT	0	525170000000019	8855
19	5	14	22	23	FLÜCHTLING	ASYL	ASYL	1	172640000000037	2490
19	5	14	23	34	NACHBARSCHAFT	HECKE	HECKE	1	146090000000037	2179
19	5	14	24	38	ZELT	ZIRKUS	SIEDLUNG	0	428109999999963	6905
19	5	14	25	10	SCHMUGGEL	IMPORT	KARTELL	0	468690000000037	9447
19	5	14	26	8	EXPERIMENT	UNTERSUCHUNG	WISSENSCHAFT	0	664709999999963	8336
19	5	14	27	26	RASSE	NATIONALIST	HERKUNFT	0	160440000000037	2599
19	5	14	28	5	GANG	TOR		0	-1	-1
19	5	14	29	9	INTENSIVSTATION	KRANKENHAUS	KRANKENHAUS	1	162629999999981	2911
19	5	14	30	14	WANGE	CHRIST	SCHWEIN	0	4469.5	5776
19	5	14	31	22	AUTOR	ERFINDUNG	VERFASSER	0	475990000000037	9000
19	5	14	32	39	GESELLSCHAFT	EINHEIT	MENSCHHEIT	0	153490000000037	2719
19	5	14	33	13	URLAUB	AUSFALL	FREIZEIT	0	1939.5	3080
19	5	14	34	37	PARLAMENT	KANZLER		0	-1	-1
19	5	14	35	1	GEMEINSCHAFT	ZUSAMMENARBEIT	BEVÖLKERUNG	0	271890000000037	4287
19	5	14	36	21	UNABHÄNGIGKEIT	SELBSTBESTIMMUNG	SELBSTSTÄNDIGKEIT	0	141509999999963	5631
19	5	14	37	2	SOLO	MUSIKINSTRUMENT	MUSIK	0	187209999999963	8832
19	5	14	38	36	SÄUFER	WIRT	ALKOHOL	0	1649.5	2647
19	5	14	39	25	FRIEDEN	ALLIANZ	KRIEG	0	149490000000037	2439
19	5	14	40	11	PRÄDIKAT	PRIMA	KAUSALITÄT	0	315109999999963	5167
19	6	13	1	11	DOKUMENT	BESCHEINIGUNG	UNTERLAGEN	0	135329999999981	2731
19	6	13	2	21	REVOLUTION	WIDERSTAND	WIDERSTAND	1	127329999999981	2529
19	6	13	3	8	BEWUNDERUNG	SCHÖNHEIT	ZUNEIGUNG	0	343129999999981	4759
19	6	13	4	35	ZUCKER	SPEISE		0	-1	-1
19	6	13	5	5	AUFTAKT	SPIEL	INTONATION	0	177209999999963	3387
19	6	13	6	33	SENDER	NOTIZ	NOTIZ	1	189220000000019	2676
19	6	13	7	34	FRAU	BLUSE	MANN	0	361509999999963	10513
19	6	13	8	24	ENTSCHLOSSENHEIT	DURCHSETZUNG	MUT	0	350129999999981	3999
19	6	13	9	15	VERBRÜDERUNG	ENTSCHULDIGUNG	FREUNDSCHAFT	0	219709999999963	3999
19	6	13	10	38	SUBMISSION	ERNIEDRIGUNG		0	-1	-1
19	6	13	11	19	INSEL	URLAUBER	STAND	0	241429999999981	3318
19	6	13	12	16	TRAINING	PULS	VORBEREITUNG	0	778309999999963	9279
19	6	13	13	23	STREIK	KONFLIKT	STILLSTAND	0	262329999999981	3975
19	6	13	14	18	BEWERTUNG	KELLNERIN	EMPFELUNG	0	3827.5	5231
19	6	13	15	7	KRANZ	NEST		0	594329999999981	9399
19	6	13	16	20	ZAHL	PHYSIK	NUMMER	0	212609999999963	6543
19	6	13	17	37	FLAMME	LEUCHTE	FEUER	0	127109999999963	2479
19	6	13	18	4	SPRECHER	AUFRUF	AUSTAUSCH	0	461409999999963	12359
19	6	13	19	2	PARK	VEGETATION	BANK	0	314309999999963	6699
19	6	13	20	9	STALL	KUH	TIERE	0	345129999999981	4307
19	6	13	21	10	MILCH	KÄSE	KUH	0	151270999999996	16191
19	6	13	22	27	SUBSTANZ	SEELE	MATERIAL	0	148709999999963	7839
19	6	13	23	6	BEGEISTERUNG	GEFÜHL	ÜBERZEUGUNG	0	293209999999963	8471
19	6	13	24	26	KUNSTWERK	AUFMACHUNG	GEMÄLDE	0	503959999999963	6257
19	6	13	25	29	KONJUNKTUR	DIAGNOSE		0	-1	-1
19	6	13	26	28	NACHRICHT	GEBURTSTAG	ANTWORT	0	650540000000037	7485
19	6	13	27	36	KLEINIGKEIT	WAAGE	BEDEUTUNG	0	657309999999963	10151
19	6	13	28	32	KLEIDERSCHRANK	HANDSCHUH	JACKE	0	267929999999981	3323
19	6	13	29	22	WIEDERHERSTELLUNG	VERSCHLECHTERUNG	FEHLER	0	468309999999963	5531
19	6	13	30	30	HASS	GEFECHT	LIEBE	0	142309999999963	2271
19	6	13	31	31	TEICH	ÜBERSCHWEMMUNG	FISCHE	0	227129999999981	3127
19	6	13	32	17	WAFFE	KRIEG	VORSICHT	0	145940000000037	7079
19	6	13	33	12	TRAINER	STIL	MOTIVATION	0	231929999999981	9039
19	6	13	34	1	WAHNSINN	ANSTALT		0	-1	-1
19	6	13	35	25	GERICHTSHOF	UNWAHRHEIT	GERECHTIGKEIT	0	165929999999981	4079
19	6	13	36	13	ZAHLUNG	QUITTUNG	RÜCKSTAND	0	169829999999981	2922
19	6	13	37	3	OZEAN	KRABBE	UNENDLICHKEIT	0	225529999999981	5807
19	6	13	38	40	REGENSCHIRM	BEDARF	KÄLTE	0	357529999999981	4519
19	6	13	39	14	MUSIK	OPER	AKKORDEON	0	501090000000037	7599
19	6	13	40	39	FREILASSUNG	AUFENTHALT		0	-1	-1
19	7	12	1	12	HÖLLE	MYTHOS	FEUER	0	262690000000037	3387
19	7	12	2	4	KLOSTER	EINSCHRÄNKUNG	GEFANGENSCHAFT	0	291140000000037	9063
19	7	12	3	40	KERZE	DOCHT	DOCHT	1	172740000000037	2415
19	7	12	4	26	EVOLUTION	ERWEITERUNG	MENSCHHEIT	0	267920000000019	4668
19	7	12	5	32	KOORDINATION	HANDHABUNG	RICHTUNG	0	151420000000019	2530
19	7	12	6	36	EINSPARUNG	RECHNUNG	REDUKTION	0	165540000000037	3079
19	7	12	7	28	UNSTERBLICHKEIT	AUFERSTEHUNG	TOD	0	357229999999981	4143
19	7	12	8	33	ERÖFFNUNG	GRÜNDUNG		0	-1	-1
19	7	12	9	15	VERHAFTUNG	KLINGE	FESTNAHME	0	141020000000019	2739
19	7	12	10	16	FREUNDIN	ZÄRTLICHKEIT	ZÄRTLICHKEIT	1	217440000000037	4590
19	7	12	11	13	STAAT	UNTERSTÜTZUNG	BUND	0	802240000000037	10078
19	7	12	12	31	REICH	PROFIT	ARM	0	148529999999981	1920
19	7	12	13	17	BEGRÜNDER	PRÄSIDENT	URHEBER	0	340640000000037	5609
19	7	12	14	25	BESTATTUNG	SELBSTMORD	BEERDIGUNG	0	194020000000019	4444
19	7	12	15	38	ABEND	MORGEN	MORGEN	1	120740000000037	1943
19	7	12	16	14	SCHLAFWANDELN	UNWIRKLICHKEIT	UNRUHE	0	355140000000037	12383
19	7	12	17	21	LIKÖR	SEKT	SEKT	1	215120000000019	2679
19	7	12	18	8	KARTELL	KONSENS	DORGEN	0	274320000000019	3766
19	7	12	19	29	MOTOR	INDUSTRIALISIERUNG	INDUSTRIALISIERUNG	1	184020000000019	5320
19	7	12	20	2	GENIE	MATHEMATIK	INTELLIGENZ	0	187120000000019	6135
19	7	12	21	19	BAHNSTEIG	ANPASSUNG	ZUG	0	531920000000019	6007
19	7	12	22	37	INVESTITION	KONZERN	KAPITAL	0	167940000000037	3725
19	7	12	23	7	HIRN	STUDIE	STUDIE	1	236240000000037	5394
19	7	12	24	3	BEIFALL	APPLAUS	APPLAUS	1	105540000000037	3191
19	7	12	25	23	JUGEND	SCHWIMMBAD		0	-1	-1
19	7	12	26	24	ALARM	ÜBUNG	NOTFALL	0	160720000000019	3737
19	7	12	27	30	DORF	ISOLATION	LAND	0	317429999999981	4238
19	7	12	28	22	PARTEI	ABSTIMMUNG	PERSONENKREIS	0	492729999999981	7079
19	7	12	29	34	BLEI	STAHL	STAHL	1	123140000000037	2247
19	7	12	30	18	PARTY	THEKE	FEIER	0	196740000000037	2935
19	7	12	31	10	ZAUBERKÜNSTLER	TRICK	ILLUSIONIST	0	194329999999981	5471
19	7	12	32	11	PROGRAMM	KINO	ABLAUF	0	148729999999981	3647
19	7	12	33	6	SCHLACHTUNG	SCHWEIN	SCHWEIN	1	1241	2939
19	7	12	34	35	NOTLAGE	DILEMMA	MISERE	0	242829999999981	3708
19	7	12	35	39	ORDNUNG	ZUCHT	ZUCHT	1	222329999999981	9053
19	7	12	36	27	BEEINFLUSSUNG	VERMARKTUNG	MANIPULATION	0	232990000000037	4441
19	7	12	37	20	HORN	WARNUNG	PONY	0	274429999999981	4280
19	7	12	38	1	EMPFINDUNG	GELASSENHEIT	GEFÜHL	0	143929999999981	2599
19	7	12	39	9	ADER	GESTEIN	VENE	0	236320000000019	3199
19	7	12	40	5	BINDUNG	BABY	ZUGEHÖRIGKEIT	0	210340000000037	4049
19	8	11	1	13	FEHLTRITT	VERANTWORTUNG	RÜCKSCHRITT	0	223269999999925	3652
19	8	11	2	34	SYMBOL	WAPPEN	BEDEUTUNG	0	160740000000037	2791
19	8	11	3	37	HIRTE	SCHAF	SCHAF	1	108759999999963	1655
19	8	11	4	3	COMPUTER	ZEITVERTREIB	MODERNE	0	239159999999963	3223
19	8	11	5	38	WEG	WILLE	ZIEL	0	146340000000037	1996
19	8	11	6	8	REKORD	ARBEITSLOSIGKEIT		0	-1	-1
19	8	11	7	40	WIND	ELEMENT	BRISE	0	286340000000037	6298
19	8	11	8	22	KARTE	HINDERNIS	WEGWEISER	0	3524	4756
19	8	11	9	28	VERSEUCHUNG	RATTE	PEST	0	243869999999925	2959
19	8	11	10	4	MEDAILLE	WETTBEWERB	EHRE	0	241559999999963	2942
19	8	11	11	14	LEISTUNG	PROVISION		0	-1	-1
19	8	11	12	2	UNTAUGLICHKEIT	FAHRER	NUTZEN	0	283659999999963	8780
19	8	11	13	11	SCHEIDUNG	INSTABILITÄT		0	-1	-1
19	8	11	14	30	STRATEGIE	NÄHERUNG	VORGEHENSWEISE	0	359959999999963	5487
19	8	11	15	31	KOPPEL	STIER	ANHÄNGER	0	2529	3911
19	8	11	16	7	BODEN	FUND	FÜSSE	0	261890000000037	11503
19	8	11	17	20	VATERUNSER	RELIGION	GEBET	0	143940000000037	1992
19	8	11	18	24	AUSSCHAU	GIPFEL	STANDPUNKT	0	191059999999963	4542
19	8	11	19	25	PHILOSOPHIE	SINN	SINN	1	134080000000075	2127
19	8	11	20	36	WALZER	GALA		0	203909999999963	6183
19	8	11	21	6	AMATEUR	HOBBY	UNERFAHRENHEIT	0	319109999999963	5159
19	8	11	22	17	HANDSCHRIFT	BUCHSTABE	ERKENNBARKEIT	0	414359999999963	7215
19	8	11	23	21	GANS	ENTE	ENTE	1	227159999999963	2823
19	8	11	24	18	TREIBSTOFF	KILOMETER	KRAFT	0	247940000000037	3287
19	8	11	25	9	WAHL	GREMIUM	ENTSCHEIDUNG	0	500969999999925	6631
19	8	11	26	16	TRAKTOR	LENKSTANGE		0	4687	9607
19	8	11	27	27	DOLCH	STICH	SPITZE	0	213559999999963	5303
19	8	11	28	15	ATTRAKTION	WELTWUNDER	GEBÄUDE	0	835840000000037	16598
19	8	11	29	39	GEWINNUNG	WERBER	ERZEUGNIS	0	165559999999963	3095
19	8	11	30	12	ATOM	MOLEKÜL	MOLEKÜL	1	132740000000037	3055
19	8	11	31	19	BEGNADIGUNG	DROHUNG	ERLÖSUNG	0	386359999999963	5375
19	8	11	32	1	SCHALTER	FLUGHAFEN	FLUGHAFEN	1	137540000000037	3151
19	8	11	33	23	KATEGORIE	GÜLTIGKEIT	ZUGEHÖRIGKEIT	0	110719999999925	9236
19	8	11	34	29	BUDE	KÜHLSCHRANK	WOHNUNG	0	224259999999963	3529
19	8	11	35	35	BEHANDLUNG	MANDEL	UMGANG	0	363259999999963	4984
19	8	11	36	32	KRAMPF	BEIN	BEIN	1	167719999999925	2463
19	8	11	37	5	INSTITUTION	ABTEILUNG	UNTERNEHMEN	0	693559999999963	8495
19	8	11	38	26	HAND	GESTE	FUSS	0	135140000000037	2039
19	8	11	39	33	STURZ	REGIERUNG	AUFSTAND	0	411490000000037	10039
19	8	11	40	10	ZULASSUNG	NACHWEIS	ERLAUBNIS	0	442359999999963	5825
