## Supplementary material for "Vast amounts of encoded items nullify but do not reverse the effect of sleep on declarative memory": Dataset: PAL_19_2_2.xlsx

### Sheet: Sheet1
VP_Nr	Block	VersioN	counter	pair_code	cue	correct_answer	answer	accuracy	reactiontime1	reactiontime2
19	1	10	1	21	ELITE	VERMÖGEN	EINHEIT	0	2047.8	2943
19	1	10	2	5	ANZUG	BÖRSE	BÖRSE	1	3305.3	4143
19	1	10	3	12	ZENTIMETER	METER	METER	1	1399.8	1898
19	1	10	4	14	ZUSAMMENHANG	VORZEICHEN		0	-1	-1
19	1	10	5	15	PATIENT	THERAPIE	KLINIK	0	2151.9	3880
19	1	10	6	39	ERMORDUNG	GESTÄNDNIS	TOTSCHLAG	0	1421	3768
19	1	10	7	27	MONSTER	MUT		0	-1	-1
19	1	10	8	31	SAMT	STOFF	HEMD	0	2839.9	4668
19	1	10	9	13	GENAUIGKEIT	AUFMERKSAMKEIT		0	-1	-1
19	1	10	10	22	LIEGE	VERANDA	BETT	0	2289.1	2839
19	1	10	11	36	GESCHLECHT	MANN	MANN	1	6655.9	7575
19	1	10	12	24	MAKEL	SELBSTBEWUSSTSEIN	FEHLER	0	1703.9	2511
19	1	10	13	29	ZUSPITZUNG	PUNKT	HÖHEPUNKT	0	8974.7	11222
19	1	10	14	11	DIREKTOR	GESCHÄFT	LEITUNG	0	181789999999999	3151
19	1	10	15	6	ABSCHLUSS	PROJEKT	FAZIT	0	789939999999999	8919
19	1	10	16	23	SCHNORCHEL	ATLANTIK	MEER	0	393589999999999	4904
19	1	10	17	16	STRICH	SKIZZE	LINIE	0	3334.7	4334
19	1	10	18	38	REDAKTEUR	KORRESPONDENZ	VERFASSER	0	2455.7	4231
19	1	10	19	8	UMARMUNG	INTEGRATION		0	-1	-1
19	1	10	20	4	FAHRT	AUTOBAHN		0	-1	-1
19	1	10	21	26	POLITIKER	ZUVERSICHT	SPRECHER	0	4447.8	6278
19	1	10	22	33	OPERATION	KOMA	EINGRIFF	0	3000.2	4019
19	1	10	23	9	VOLK	GEMEINDE	GEMEINSCHAFT	0	2956.7	4549
19	1	10	24	37	NEUROSE	PSYCHOLOGIE		0	-1	-1
19	1	10	25	20	SPIRALE	FRUCHTBARKEIT	SCHWANGERSCHAFT	0	556289999999999	9162
19	1	10	26	7	LOYALITÄT	BRUDER	UNTERWÜRFIGKEIT	0	1870.5	4167
19	1	10	27	25	PARADIES	MENSCH	GARTEN	0	288789999999999	3698
19	1	10	28	10	MAGEN	RESTAURANT	ORGAN	0	289960000000001	9700
19	1	10	29	32	SCHIFFBRUCH	UNGLÜCKSFALL		0	-1	-1
19	1	10	30	18	FASCHIST	IDEOLOGIE		0	-1	-1
19	1	10	31	28	ANKÜNDIGUNG	EXAMEN	VORSCHAU	0	3526	4551
19	1	10	32	35	VERLAUF	ENDUNG	HISTORIE	0	373570000000001	5207
19	1	10	33	2	KAMERADSCHAFT	PARTNER	FREUNDSCHAFT	0	158370000000001	4591
19	1	10	34	1	PROGNOSE	GEWISSHEIT	VORSCHAU	0	335989999999999	4423
19	1	10	35	19	DROGE	VERHEIMLICHUNG	GEFAHR	0	184779999999999	10375
19	1	10	36	40	PEITSCHE	MISSHANDLUNG	DEMÜTIGUNG	0	543979999999999	7626
19	1	10	37	3	LINIE	BUS	PLAN	0	863689999999999	9229
19	1	10	38	34	VERDROSSENHEIT	RESIGNATION	ANPASSUNG	0	2883	6222
19	1	10	39	30	PASSION	ORGASMUS	BIBEL	0	307810000000001	3986
19	1	10	40	17	KÄFER	RUINE		0	-1	-1
19	2	9	1	29	RHEUMATISMUS	IMMUNITÄT		0	-1	-1
19	2	9	2	25	FINDIGKEIT	EINFALL	NEUGIER	0	388789999999991	4664
19	2	9	3	16	KRANKHEIT	SYMPTOM		0	-1	-1
19	2	9	4	13	SARG	GRAB	GRAB	1	1448	2160
19	2	9	5	21	ORIENTIERUNG	AUSGANG	PLAN	0	284010000000009	3360
19	2	9	6	39	ABRECHNUNG	BANKIER	GEHALT	0	155160000000009	6888
19	2	9	7	22	TAKT	HARFE	RHYTHMUS	0	1918	3980
19	2	9	8	30	ZUGEHÖRIGKEIT	GENERATION	ANSCHLUSS	0	4444	5779
19	2	9	9	10	VORTRAG	REDNER	LESUNG	0	4822	8374
19	2	9	10	15	BÜCHEREI	VERLEIH		0	-1	-1
19	2	9	11	3	GITTER	BESCHRÄNKUNG	NETZ	0	2440	2960
19	2	9	12	8	ANHÄNGER	MEISTER	GEFOLGE	0	2534.5	3247
19	2	9	13	37	STUDIUM	WIRTSCHAFT	HIRN	0	1608	2200
19	2	9	14	20	KUMMER	TRAURIGKEIT	ELEND	0	229280000000005	3551
19	2	9	15	27	STRICK	SCHLINGE		0	-1	-1
19	2	9	16	35	AUFPRALL	FALL		0	-1	-1
19	2	9	17	40	GESCHENK	UNDANK		0	-1	-1
19	2	9	18	2	GEDULD	KONTROLLE		0	-1	-1
19	2	9	19	26	DUFT	GERUCH	GERUCH	1	2176	3056
19	2	9	20	33	ÄHNLICHKEIT	WIEDERHOLUNG	SIMULTANEITÄT	0	404660000000009	9024
19	2	9	21	5	KAMERAD	OPFER	FREUND	0	133280000000005	2190
19	2	9	22	23	TOTSCHLAG	BRUTALITÄT	MORD	0	139089999999991	1959
19	2	9	23	14	VERANSTALTUNG	ÖFFENTLICHKEIT		0	-1	-1
19	2	9	24	38	SEILTÄNZER	SCHWERPUNKT	GLEICHGEWICHT	0	269239999999991	4919
19	2	9	25	4	TÜR	SCHRANK		0	-1	-1
19	2	9	26	34	REGEL	KOMBINATION	GESETZ	0	3737	4873
19	2	9	27	1	INSTANZ	GESETZGEBUNG		0	8360	11504
19	2	9	28	32	GLETSCHER	POL	EIS	0	419110000000009	8599
19	2	9	29	24	GANGSTER	VERBRECHEN	MÖRDER	0	2055	2961
19	2	9	30	18	WELLE	FLUT	FLUT	1	122680000000005	5849
19	2	9	31	12	HALLE	TURNIER		0	-1	-1
19	2	9	32	36	VERZIERUNG	PALAST	DEKORATION	0	1535	3175
19	2	9	33	6	BÜRGSCHAFT	VOLLMACHT	VORMÜNDIGKEIT	0	2223	4429
19	2	9	34	28	GEMÜT	HEITERKEIT	VERSTAND	0	3353	4801
19	2	9	35	7	SPRÜHREGEN	FLUSS		0	-1	-1
19	2	9	36	11	GESCHOSS	PFEIL	PFEIL	1	329989999999991	4829
19	2	9	37	9	KOCHTOPF	BÜGELEISEN		0	-1	-1
19	2	9	38	19	VERBRENNUNG	PROZESSION	PROZESSION	1	525480000000005	7175
19	2	9	39	17	SONATE	KLAVIER	KLAVIER	1	303080000000005	3927
19	2	9	40	31	ANREGUNG	BEISPIEL		0	-1	-1
19	3	8	1	24	SOZIALIST	PAROLE	GESELLSCHAFT	0	3035	5091
19	3	8	2	16	PERSON	SCHADEN		0	-1	-1
19	3	8	3	25	STIMMUNG	ATMOSPHÄRE	GEFÜHL	0	193839999999991	2883
19	3	8	4	13	BÜSTENHALTER	BUSEN	BUSEN	1	134739999999991	2111
19	3	8	5	18	BLASE	BAUCH	BAUCH	1	196010000000009	2724
19	3	8	6	28	SCHATTEN	EXISTENZ	ANGST	0	6363	7307
19	3	8	7	2	GELEGENHEIT	LIEBSCHAFT	ZEITPUNKT	0	312439999999991	4711
19	3	8	8	4	TRANSPORT	LAGER		0	-1	-1
19	3	8	9	31	VERWALTUNG	GENEHMIGUNG	ORGANISATION	0	184520000000019	3757
19	3	8	10	27	ERFAHRUNG	UNWISSENHEIT		0	-1	-1
19	3	8	11	10	IRRTUM	MISSVERSTÄNDNIS		0	-1	-1
19	3	8	12	37	FISCHER	MEER	BOOT	0	269520000000019	3769
19	3	8	13	40	GESTALTUNG	LANDSCHAFT		0	-1	-1
19	3	8	14	23	ÄRA	ZEITALTER	ZEITALTER	1	373520000000019	4947
19	3	8	15	6	DICHTER	ZITAT	POET	0	425520000000019	4669
19	3	8	16	3	GABEL	SOSSE		0	908520000000019	20001
19	3	8	17	33	GETRÄNK	SCHAUM		0	-1	-1
19	3	8	18	12	ABFALL	SCHMUTZ	ENTSORGUNG	0	193379999999981	4003
19	3	8	19	39	RÄUBER	DIEBSTAHL	DIEBSTAHL	1	145989999999991	3147
19	3	8	20	34	ENTSPANNUNG	BEDROHUNG	ANSPANNUNG	0	643910000000009	9775
19	3	8	21	11	REIZ	REAKTION	AUSLÖSER	0	167910000000009	2915
19	3	8	22	1	WOHNUNG	HEIM	GEBÄUDE	0	468320000000019	5869
19	3	8	23	8	FAMILIE	MUTTER	VATER	0	4237	5109
19	3	8	24	7	FENSTER	BEWOHNER	TÜR	0	151339999999991	1920
19	3	8	25	14	LÜGE	WAHRHEIT	WAHRHEIT	1	1494	2414
19	3	8	26	19	LERCHE	FRÖHLICHKEIT	SPASS	0	347920000000019	4263
19	3	8	27	21	ERMÜDUNG	KREISLAUF	MOTIVATION	0	100517000000002	14510
19	3	8	28	9	BEMÜHUNGEN	ANSTRENGUNG	MÜHE	0	413929999999981	12519
19	3	8	29	30	STRAND	VERGNÜGEN	SONNE	0	2016	4360
19	3	8	30	36	LEERE	DUMPFHEIT		0	-1	-1
19	3	8	31	22	BEGINN	FOLGE	ENDE	0	134220000000019	2129
19	3	8	32	5	JUNGFRAU	SCHLEIER	SCHLEIER	1	420020000000019	5667
19	3	8	33	35	LEICHTIGKEIT	SCHWERKRAFT	SCHWIERIGKEIT	0	270010000000009	4564
19	3	8	34	20	FLEISCH	RAUBTIER	WUNDE	0	3599	4335
19	3	8	35	32	MÜNDIGKEIT	ABHÄNGIGKEIT	UNTERWÜRFIGKEIT	0	390320000000019	7695
19	3	8	36	38	PFEFFER	BUTTER	BUTTER	1	2103	2935
19	3	8	37	15	PLAKAT	HAMMER	AUSHANG	0	2295	3759
19	3	8	38	26	ADMIRAL	WAFFENRUHE	SCHLACHT	0	321639999999991	4503
19	3	8	39	17	THEMA	INTERESSE		0	-1	-1
19	3	8	40	29	SÄUGLING	WIEGE	BABY	0	175120000000019	2319
19	4	7	1	3	AUSBILDUNG	ZUKUNFT	BERUF	0	188929999999981	2485
19	4	7	2	4	WEISE	ART		0	-1	-1
19	4	7	3	23	SCHÄDEL	LEICHE	MORD	0	227129999999981	4799
19	4	7	4	37	MIKROSKOP	BAKTERIEN	BAKTERIEN	1	161529999999981	3273
19	4	7	5	28	ENTFÜHRUNG	AUSBEUTE		0	-1	-1
19	4	7	6	30	DARBIETUNG	BEOBACHTUNG	BÜHNE	0	461460000000009	5871
19	4	7	7	8	FIEBER	ERSCHÖPFUNG		0	-1	-1
19	4	7	8	25	METHODE	VERSUCH	MASSNAHME	0	198320000000019	3383
19	4	7	9	12	WHISKY	DUDELSACK	DUDELSACK	1	255579999999981	3927
19	4	7	10	16	FUSSKNÖCHEL	ARM		0	-1	-1
19	4	7	11	33	CHARME	HERZ		0	-1	-1
19	4	7	12	13	ERFOLG	LEBENSLAUF		0	-1	-1
19	4	7	13	19	UMWELT	GEFÄHRDUNG	ÖKONOMIE	0	307929999999981	5067
19	4	7	14	22	SCHLEIM	HAFER	ERKÄLTUNG	0	387579999999981	6579
19	4	7	15	1	HERZLICHKEIT	GEHÄSSIGKEIT		0	-1	-1
19	4	7	16	11	ÜBERBLICK	STANDPUNKT	PERSPEKTIVE	0	347929999999981	5135
19	4	7	17	5	ZITRONE	ERDBEERE	APFEL	0	255170000000019	3407
19	4	7	18	2	KAMMER	GEKLAPPER		0	684729999999981	13691
19	4	7	19	7	BOTSCHAFTER	NATIONALITÄT	VERMITTLER	0	281129999999981	4949
19	4	7	20	15	SCHLAMM	HÜRDE	GEFANGENSCHAFT	0	804270000000019	10389
19	4	7	21	39	ÄRGER	FEINDSELIGKEIT	STRESS	0	203129999999981	3007
19	4	7	22	29	ALGEBRA	FUNKTION	RECHNUNG	0	2837	4119
19	4	7	23	20	TINTE	BLEISTIFT	FÜLLER	0	967929999999981	10671
19	4	7	24	40	ARGUMENT	ENTSCHEIDUNG		0	-1	-1
19	4	7	25	27	LAWINE	FELSBLOCK		0	-1	-1
19	4	7	26	31	TODESKAMPF	LEBEN	GEFECHT	0	227510000000009	8363
19	4	7	27	21	KRANKENWAGEN	NOTFALL	RETTUNG	0	454310000000009	5535
19	4	7	28	6	HEKTAR	ZAUN	ZAUN	1	172410000000009	2391
19	4	7	29	32	ZERSTÖRUNG	AUSROTTUNG	UNHEIL	0	241529999999981	3743
19	4	7	30	38	ZAUBERER	ENTHÜLLUNG	VERSCHLEIERUNG	0	233639999999991	5823
19	4	7	31	26	ANTWORT	BEKENNTNIS	FRAGE	0	127610000000009	2039
19	4	7	32	35	HAUSSCHUHE	PFEIFE		0	-1	-1
19	4	7	33	10	EIFERSUCHT	GRUND	NEID	0	267570000000019	8551
19	4	7	34	9	STEUER	UNTERSCHLAGUNG		0	-1	-1
19	4	7	35	18	STANGE	STOSS	GELENK	0	5462.5	6653
19	4	7	36	34	EMANZIPATION	GLEICHSTELLUNG	GLEICHBERECHTIGUNG	0	187129999999981	5207
19	4	7	37	36	VERMITTLUNG	INTERVIEW	KOMMUNIKATION	0	423929999999981	6827
19	4	7	38	24	DOKTOR	KLINIK	ARZT	0	138289999999991	2099
19	4	7	39	14	PROFESSOR	HOCHSCHULE		0	-1	-1
19	4	7	40	17	VERSCHIEDENHEIT	GEGENTEIL	GLEICHHEIT	0	288329999999981	4115
19	5	6	1	10	TANNE	RINDE	NADEL	0	229929999999981	3627
19	5	6	2	27	MUSEUM	ÄGYPTEN	SEHENSWÜRDIGKEIT	0	366340000000037	7859
19	5	6	3	38	FISCH	SCHUPPEN	ANGELN	0	245940000000037	4235
19	5	6	4	23	NÄHEN	KREUZSTICH	STICH	0	2151.5	2935
19	5	6	5	3	GEBIRGE	EDELWEISS		0	-1	-1
19	5	6	6	30	BUCH	SCHRIFTSTELLER	EINBAND	0	1700.5	3764
19	5	6	7	22	ENERGIE	ÖL	NACHHALTIGKEIT	0	615090000000037	8315
19	5	6	8	17	REVOLVER	KALIBER	MORD	0	2315.5	3029
19	5	6	9	15	GEFÄNGNIS	VERGEHEN	GITTER	0	2317.5	3069
19	5	6	10	35	KÜSTE	DÜNE	UFER	0	1967.5	2535
19	5	6	11	40	RADIO	STIMME	SENDER	0	288420000000019	3623
19	5	6	12	14	HOCHZEIT	ALTAR	KLEID	0	189420000000019	2719
19	5	6	13	32	SCHMIED	HUFEISEN	HUFE	0	2935.5	5139
19	5	6	14	16	NACHT	SCHEINWERFER	TAG	0	203540000000037	2675
19	5	6	15	4	WINTER	UNFALL	KÄLTE	0	567929999999981	15175
19	5	6	16	9	HERD	FEUER	OFEN	0	285979999999981	3479
19	5	6	17	12	ZEUS	HADES	HADEWS	1	181640000000037	2670
19	5	6	18	33	LADEN	REKLAME	ANGEBOT	0	413740000000037	5273
19	5	6	19	28	BIBLIOTHEK	SIGNATUR	BÜCHER	0	208720000000019	3815
19	5	6	20	36	INSEKT	LIBELLE	FLIEGE	0	251140000000037	3439
19	5	6	21	21	ARZT	PRAXIS	PRAXIS	1	1295.5	5791
19	5	6	22	20	RINGE	BAUM		0	-1	-1
19	5	6	23	29	GRILLEN	SOMMER	FLEISCH	0	1519.5	2655
19	5	6	24	25	AQUARELL	GALERIE	GEMÄLDE	0	2671.5	4095
19	5	6	25	11	SCHACH	TURM	TURM	1	2223.5	2893
19	5	6	26	24	SPIELZEUG	PLASTIK		0	-1	-1
19	5	6	27	7	TONNE	REGEN	REGEN	1	2221.5	3333
19	5	6	28	1	UFER	DAMM	SEE	0	1495.5	2231
19	5	6	29	31	ORKAN	WIRBEL	BÖE	0	236729999999981	3313
19	5	6	30	13	VERORDNUNG	BESCHEID	REGEL	0	248379999999981	3189
19	5	6	31	19	THEATER	REIHE	SCHAUSPIELER	0	156740000000037	3529
19	5	6	32	37	STRAUSS	TULPEN		0	-1	-1
19	5	6	33	8	FLUGZEUG	TOMATENSAFT	KABINE	0	920490000000037	10089
19	5	6	34	18	KAMPF	SIEG	KRAFT	0	199929999999981	3379
19	5	6	35	2	WEIN	BLUME		0	-1	-1
19	5	6	36	6	DYNAMO	LICHT	LICHT	1	1226	2171
19	5	6	37	39	LABOR	PIPETTE	UNTERSUCHUNG	0	445259999999963	7487
19	5	6	38	5	EISENBAHN	SCHIENE	SCHIENE	1	169929999999981	2695
19	5	6	39	34	MUSKEL	SEHNE	PAKET	0	189529999999981	3103
19	5	6	40	26	KÜCHE	EIMER		0	-1	-1
19	6	5	1	23	ZÜGEL	WENDE	WENDE	1	241559999999963	3223
19	6	5	2	5	ORCHESTER	KONZERT		0	-1	-1
19	6	5	3	29	PINSEL	LEINWAND	BILD	0	390359999999963	7976
19	6	5	4	31	AUFTRAG	ARBEIT	ABSCHLUSS	0	208029999999981	3438
19	6	5	5	20	RIESE	SCHRITT		0	-1	-1
19	6	5	6	28	STIFT	KAPPE	HOLZ	0	177559999999963	2343
19	6	5	7	24	INFEKTION	SCHMERZEN	ÜBERTRAGUNG	0	594359999999963	8007
19	6	5	8	40	FLOTTE	DECK	SCHIFF	0	141559999999963	2175
19	6	5	9	16	REISE	KONTINENT		0	-1	-1
19	6	5	10	34	EREIGNIS	FEST		0	-1	-1
19	6	5	11	37	WEBER	KAMM	STICH	0	269859999999963	6110
19	6	5	12	7	AUFSTAND	REBELLION	REBELLION	1	141259999999963	2890
19	6	5	13	18	BAHNHOF	KIOSK		0	-1	-1
19	6	5	14	17	SCHIFF	DOCK		0	-1	-1
19	6	5	15	1	KRUG	BIER	BIER	1	125559999999963	1943
19	6	5	16	15	TROPEN	AMAZONAS	AMAZONAS	1	347959999999963	4977
19	6	5	17	36	STRASSE	TEER	FELD	0	419990000000037	4849
19	6	5	18	10	INSTRUMENT	OBOE	OBOE	1	191540000000037	2979
19	6	5	19	9	KAUFHAUS	SCHAUFENSTER	SCHAUFENSTER	1	194359999999963	4221
19	6	5	20	35	GETREIDE	DINKEL	GERSTE	0	276159999999963	4379
19	6	5	21	25	SPORT	SCHWEISS		0	-1	-1
19	6	5	22	6	GLAUBE	BIBEL	BIBEL	1	187159999999963	7151
19	6	5	23	32	FABRIK	PRODUKTION	PRODUKTION	1	378359999999963	5415
19	6	5	24	2	GELENK	KEULE	HÜFTE	0	270290000000037	3699
19	6	5	25	19	SCHULE	HOLZ		0	-1	-1
19	6	5	26	27	SCHAUSPIEL	BÜHNE	DARSTELLER	0	258159999999963	3839
19	6	5	27	38	FAHRZEUG	KETTE	AUTO	0	572559999999963	6549
19	6	5	28	30	HEER	INFANTERIE	GEWALT	0	171159999999963	2569
19	6	5	29	13	GESICHT	MASKE		0	-1	-1
19	6	5	30	21	BÜNDNIS	PAKT	KOALITION	0	483159999999963	6367
19	6	5	31	12	FLOCKEN	SCHNEE	SCHNEE	1	155959999999963	2343
19	6	5	32	8	HEFT	NOTE	NOTE	1	317559999999963	3911
19	6	5	33	11	MÖBEL	LEHNE		0	-1	-1
19	6	5	34	22	NATUR	PFLANZE		0	-1	-1
19	6	5	35	3	BRÜCKE	SAN FRANCISCO	SAN FRANCISCO	1	129570000000019	5703
19	6	5	36	4	MAUER	BRÜSTUNG	STÜTZE	0	548120000000019	6559
19	6	5	37	39	VERLETZUNG	SCHORF		0	-1	-1
19	6	5	38	33	REPTIL	ECHSE	ECHSE	1	127459999999963	2061
19	6	5	39	26	FAHRRAD	PEDAL	PEDAL	1	224759999999963	3007
19	6	5	40	14	ANGABE	ZEUGE	MENGE	0	343159999999963	4567
19	7	4	1	39	GESCHICHTE	ENTWICKLUNG	VERGANGENHEIT	0	302120000000019	5392
19	7	4	2	29	ANFÜHRER	CHEF	KRIEGER	0	373570000000019	4735
19	7	4	3	23	GEDICHT	LIEBE		0	-1	-1
19	7	4	4	16	ERFORSCHUNG	PATENT	WISSENSCHAFT	0	390379999999981	6151
19	7	4	5	27	VERRAT	TREUE		0	-1	-1
19	7	4	6	12	THEORIE	AUSNAHME	ANSATZ	0	2646	3592
19	7	4	7	11	AUFGABE	ERLEDIGUNG		0	-1	-1
19	7	4	8	28	GÖTTIN	GEBET		0	-1	-1
19	7	4	9	26	DICKICHT	WALD		0	-1	-1
19	7	4	10	32	DIENER	HALTUNG	UNTERTAN	0	387859999999963	5134
19	7	4	11	35	FAHNE	EROBERUNG	KAPITULATION	0	691179999999981	11959
19	7	4	12	17	KLIPPE	ABGRUND	ABGRUND	1	207979999999981	3999
19	7	4	13	5	MÖNCH	NONNE	HEILIGER	0	297959999999963	4663
19	7	4	14	34	SCHLEMMER	LECKERBISSEN		0	145597999999998	20001
19	7	4	15	4	ANGEBOT	MARKT	NACHFRAGE	0	545190000000037	6618
19	7	4	16	13	NAGEL	METALL	HAMMER	0	145859999999963	2122
19	7	4	17	31	MERKMAL	DETAIL	EIGENSCHAFT	0	382729999999981	8475
19	7	4	18	2	SCHÜLER	DOZENT	DOZENT	1	220259999999963	3690
19	7	4	19	33	BEGABUNG	VERERBUNG	INTUITION	0	364040000000037	5615
19	7	4	20	38	SAUERSTOFF	LUFT	LUFT	1	115970000000019	1823
19	7	4	21	20	ANDEUTUNG	VERDACHT	VERMUTUNG	0	227179999999981	8949
19	7	4	22	40	GENUSS	ZIGARRE		0	-1	-1
19	7	4	23	14	ERGÄNZUNG	ZUSATZ	ZUSATZ	1	201559999999963	3031
19	7	4	24	7	HIMMEL	FIRMAMENT	HÖLLE	0	167979999999981	2416
19	7	4	25	8	GLÜCK	ZUFALL		0	-1	-1
19	7	4	26	6	STIRN	KINN	HAAR	0	316770000000019	4071
19	7	4	27	36	POLIZIST	WACHE	VERBRECHEN	0	305579999999981	5183
19	7	4	28	37	ANGST	SCHLANGE	FURCHT	0	160479999999981	6512
19	7	4	29	10	ZIEL	RICHTUNG	START	0	215079999999981	2814
19	7	4	30	15	MOOR	SUMPF	DICKICHT	0	352759999999963	9754
19	7	4	31	24	LABYRINTH	SUCHE	SUCHE	1	277279999999981	4076
19	7	4	32	22	ZIMMER	ECKE	HAUS	0	205579999999981	2503
19	7	4	33	18	BESESSENHEIT	TEUFEL		0	-1	-1
19	7	4	34	19	BETRAG	WECHSEL	ZAHL	0	219870000000019	3382
19	7	4	35	30	MUSIKER	AKKORDEON	AKKORDEON	1	331170000000019	5279
19	7	4	36	3	SALAT	GARTEN	SUPPE	0	212779999999981	2887
19	7	4	37	25	BETTLER	UNGLÜCK	ARMUT	0	167979999999981	2519
19	7	4	38	9	LAUNE	HUMOR		0	-1	-1
19	7	4	39	21	DIAMANT	GOLD	GOLD	1	201079999999981	4138
19	7	4	40	1	GRUPPE	VERSAMMLUNG	ZUGEHÖRIGKEIT	0	381579999999981	6441
19	8	3	1	19	GESUNDHEIT	IMPFUNG	UNWOHLSEIN	0	228469999999925	3749
19	8	3	2	4	STUHL	SESSEL	SESSEL	1	137490000000037	2321
19	8	3	3	40	PLAN	GROSSSTADT	DARSTELLUNG	0	322069999999925	4708
19	8	3	4	16	GEBÄUDE	HOTEL	HOTEL	1	397590000000037	4880
19	8	3	5	15	PAPIER	BRIEF		0	-1	-1
19	8	3	6	11	APFEL	PFIRSICH	ZITRONE	0	237809999999963	3730
19	8	3	7	32	CHANCE	BEGEGNUNG		0	-1	-1
19	8	3	8	6	BESITZ	ANTEIL	ANSPRUCH	0	210109999999963	4499
19	8	3	9	3	TÄUSCHUNG	ECHTHEIT	ZAUBER	0	534690000000037	6139
19	8	3	10	2	VULKAN	EXPLOSION	AUSBRUCH	0	138040000000037	5950
19	8	3	11	30	TAT	ABSICHT		0	315190000000037	6327
19	8	3	12	26	BEWEIS	TATSACHE	FORSCHUNG	0	344959999999963	4569
19	8	3	13	14	FORDERUNG	GEHALT	ERKENNTNIS	0	463690000000037	6221
19	8	3	14	33	AUTO	PRESTIGE	MOTORRAD	0	211169999999925	3228
19	8	3	15	34	ERDGESCHOSS	DACHBODEN	EBENE	0	295490000000037	3571
19	8	3	16	18	GEDÄCHTNIS	ELEFANT		0	-1	-1
19	8	3	17	23	ARMUT	ELEND	WOHLSTAND	0	234090000000037	3572
19	8	3	18	31	VERGLEICH	GLEICHNIS		0	-1	-1
19	8	3	19	10	LEIDENSCHAFT	KUSS	LUST	0	326780000000075	4144
19	8	3	20	17	GEIST	FLASCHE	FLASCHE	1	179669999999925	3382
19	8	3	21	5	INDUSTRIE	BRANCHE	BRANCHE	1	3859.5	4816
19	8	3	22	24	RICHTER	GERECHTIGKEIT	GERECHTIGKEIT	1	146969999999925	3231
19	8	3	23	28	SEGEN	SCHÖPFER	GOTT	0	322390000000037	3864
19	8	3	24	20	LARVE	RAUPE	RAUPE	1	141590000000037	2154
19	8	3	25	22	ZEIT	URSPRUNG	UHR	0	158090000000037	2012
19	8	3	26	13	HELDENMUT	TAPFERKEIT	HEROISMUS	0	5350.5	7623
19	8	3	27	12	DAMPF	LOKOMOTIVE	LOKOMOTIVE	1	918390000000037	11928
19	8	3	28	29	PUDDING	SÜSSIGKEITEN	ZUCKER	0	1798.5	2544
19	8	3	29	37	WOLLE	KLEIDUNG	GESTRÜPP	0	226280000000075	3846
19	8	3	30	21	STOLZ	RUHM	TAPFERKEIT	0	225569999999925	6040
19	8	3	31	7	NORM	MORAL		0	-1	-1
19	8	3	32	1	GIFT	MORD	SALZ	0	392780000000075	5066
19	8	3	33	9	ANSICHT	MEINUNG		0	-1	-1
19	8	3	34	27	ALKOHOL	OPIUM	DROGEN	0	1632	2455
19	8	3	35	8	MEINEID	EHRENHAFTIGKEIT		0	-1	-1
19	8	3	36	39	GESCHREI	PANIK	STILLE	0	241459999999963	3392
19	8	3	37	36	JUNGE	MÄDCHEN	MÄDCHEN	1	1887	3383
19	8	3	38	25	ZWIELICHT	UNTERWELT	GESTALT	0	300780000000075	4288
19	8	3	39	38	DEFINITION	KONZEPT	MERKMAL	0	179190000000037	2743
19	8	3	40	35	PROFIL	QUERSCHNITT		0	-1	-1
