## Supplementary material for "Vast amounts of encoded items nullify but do not reverse the effect of sleep on declarative memory": Dataset: PAL_19_2_3.xlsx

### Sheet: Tabelle1
VP_Nr	Block	VersioN	counter	pair_code	cue	correct_answer	answer	accuracy	reactiontime1	reactiontime2
19	1	10	1	37	NEUROSE	PSYCHOLOGIE	ERSCHEINUNG	0	1941.2	7275
19	1	10	2	10	MAGEN	RESTAURANT	LEBER	0	1811.2	2389
19	1	10	3	9	VOLK	GEMEINDE	KOMMUNE	0	1747.4	8139
19	1	10	4	24	MAKEL	SELBSTBEWUSSTSEIN	FEHLER	0	1279.4	1967
19	1	10	5	7	LOYALITÄT	BRUDER	ZUSPRUCH	0	3263.4	4951
19	1	10	6	30	PASSION	ORGASMUS	VERMÄCHTNIS	0	2479.2	4159
19	1	10	7	23	SCHNORCHEL	ATLANTIK	SCHWIMMEN	0	3855.2	5520
19	1	10	8	13	GENAUIGKEIT	AUFMERKSAMKEIT	PRÄZISION	0	1655.2	3149
19	1	10	9	16	STRICH	SKIZZE	LINIE	0	2601.2	4993
19	1	10	10	11	DIREKTOR	GESCHÄFT	LEITUNG	0	2295.4	3191
19	1	10	11	5	ANZUG	BÖRSE	BÖRSE	1	4615.2	5523
19	1	10	12	25	PARADIES	MENSCH		0	9249.8	11691
19	1	10	13	39	ERMORDUNG	GESTÄNDNIS	VERURTEILUNG	0	2981.8	6007
19	1	10	14	36	GESCHLECHT	MANN		0	263010000000001	6329
19	1	10	15	18	FASCHIST	IDEOLOGIE		0	-1	-1
19	1	10	16	1	PROGNOSE	GEWISSHEIT	VORHERSAGE	0	4061	5301
19	1	10	17	2	KAMERADSCHAFT	PARTNER	FREUNDSCHAFT	0	118339999999999	2607
19	1	10	18	8	UMARMUNG	INTEGRATION	INNIGKEIT	0	243139999999999	3619
19	1	10	19	26	POLITIKER	ZUVERSICHT	BESTIMMUNG	0	2531.2	9091
19	1	10	20	4	FAHRT	AUTOBAHN	REISE	0	219939999999999	2815
19	1	10	21	28	ANKÜNDIGUNG	EXAMEN	BENACHRICHTIGUNG	0	4354.5	13543
19	1	10	22	22	LIEGE	VERANDA	STUHL	0	253539999999999	3311
19	1	10	23	33	OPERATION	KOMA	EINGRIFF	0	272570000000001	4239
19	1	10	24	34	VERDROSSENHEIT	RESIGNATION	ANPASSUNG	0	231920000000001	4645
19	1	10	25	20	SPIRALE	FRUCHTBARKEIT	SCHWANGERSCHAFT	0	193739999999999	3969
19	1	10	26	19	DROGE	VERHEIMLICHUNG	SCHADEN	0	438320000000001	5259
19	1	10	27	38	REDAKTEUR	KORRESPONDENZ	VERARBEITUNG	0	821060000000001	9891
19	1	10	28	21	ELITE	VERMÖGEN	TRUPPE	0	272310000000001	4167
19	1	10	29	31	SAMT	STOFF	STOFF	1	334339999999999	4023
19	1	10	30	27	MONSTER	MUT	FURCHT	0	275129999999999	3605
19	1	10	31	32	SCHIFFBRUCH	UNGLÜCKSFALL	MEER	0	280939999999999	5349
19	1	10	32	17	KÄFER	RUINE	KRAFT	0	525139999999999	6083
19	1	10	33	29	ZUSPITZUNG	PUNKT	KONFLIKT	0	726329999999999	9423
19	1	10	34	6	ABSCHLUSS	PROJEKT	BEGINN	0	183860000000001	8191
19	1	10	35	35	VERLAUF	ENDUNG	PLAN	0	686329999999999	12049
19	1	10	36	14	ZUSAMMENHANG	VORZEICHEN	VERBINDUNG	0	555660000000001	7621
19	1	10	37	40	PEITSCHE	MISSHANDLUNG	ANSPORN	0	3879.5	5969
19	1	10	38	3	LINIE	BUS		0	-1	-1
19	1	10	39	15	PATIENT	THERAPIE	KLINIK	0	390339999999999	6647
19	1	10	40	12	ZENTIMETER	METER	METER	1	104639999999999	1775
19	2	9	1	39	ABRECHNUNG	BANKIER	GEHALT	0	174060000000009	4012
19	2	9	2	32	GLETSCHER	POL	EIS	0	118360000000009	6727
19	2	9	3	12	HALLE	TURNIER	FREIZEIT	0	342789999999991	4567
19	2	9	4	24	GANGSTER	VERBRECHEN	MÖRDER	0	508760000000009	5919
19	2	9	5	37	STUDIUM	WIRTSCHAFT	HIRN	0	136760000000009	2911
19	2	9	6	8	ANHÄNGER	MEISTER	GEFOLGE	0	240760000000009	4141
19	2	9	7	2	GEDULD	KONTROLLE	AUSDAUER	0	1225.5	2361
19	2	9	8	13	SARG	GRAB	GRAB	1	1071.5	1703
19	2	9	9	10	VORTRAG	REDNER	SPRECHER	0	154230000000005	7295
19	2	9	10	28	GEMÜT	HEITERKEIT		0	-1	-1
19	2	9	11	9	KOCHTOPF	BÜGELEISEN	DECKEL	0	275089999999991	3775
19	2	9	12	40	GESCHENK	UNDANK	FREUDE	0	368760000000009	4439
19	2	9	13	14	VERANSTALTUNG	ÖFFENTLICHKEIT	EVENT	0	236080000000005	3007
19	2	9	14	29	RHEUMATISMUS	IMMUNITÄT		0	-1	-1
19	2	9	15	26	DUFT	GERUCH	GERUCH	1	151139999999991	2319
19	2	9	16	4	TÜR	SCHRANK	FENSTER	0	153560000000009	2387
19	2	9	17	17	SONATE	KLAVIER	KLAVIER	1	238760000000009	5211
19	2	9	18	22	TAKT	HARFE	RHYTHMUS	0	136760000000009	2959
19	2	9	19	38	SEILTÄNZER	SCHWERPUNKT	GLEICHGEWICHT	0	2999.5	9279
19	2	9	20	23	TOTSCHLAG	BRUTALITÄT	MÖRDER	0	177560000000009	2439
19	2	9	21	3	GITTER	BESCHRÄNKUNG	NETZ	0	127160000000009	1815
19	2	9	22	1	INSTANZ	GESETZGEBUNG	STUFE	0	2874	3503
19	2	9	23	21	ORIENTIERUNG	AUSGANG	WELTKARTE	0	329560000000009	4507
19	2	9	24	18	WELLE	FLUT	FLUT	1	122760000000009	1867
19	2	9	25	27	STRICK	SCHLINGE	SEIL	0	134339999999991	1911
19	2	9	26	20	KUMMER	TRAURIGKEIT		0	-1	-1
19	2	9	27	31	ANREGUNG	BEISPIEL	MOTIVATION	0	361960000000009	5115
19	2	9	28	35	AUFPRALL	FALL	RÜCKSCHLAG	0	347960000000009	6271
19	2	9	29	19	VERBRENNUNG	PROZESSION	PROZESSION	1	196260000000009	3651
19	2	9	30	5	KAMERAD	OPFER	FREUND	0	1155	1869
19	2	9	31	7	SPRÜHREGEN	FLUSS	NEBEL	0	170160000000009	3477
19	2	9	32	30	ZUGEHÖRIGKEIT	GENERATION	NATIONALITÄT	0	321539999999991	5511
19	2	9	33	11	GESCHOSS	PFEIL	PFEIL	1	2655.5	3551
19	2	9	34	6	BÜRGSCHAFT	VOLLMACHT	VORMÜNDIGKEIT	0	187139999999991	5135
19	2	9	35	36	VERZIERUNG	PALAST	DEKORATION	0	206360000000009	3743
19	2	9	36	25	FINDIGKEIT	EINFALL		0	-1	-1
19	2	9	37	33	ÄHNLICHKEIT	WIEDERHOLUNG	UNTERSCHIED	0	383339999999991	6229
19	2	9	38	16	KRANKHEIT	SYMPTOM	GESUNDHEIT	0	132089999999991	2618
19	2	9	39	34	REGEL	KOMBINATION		0	-1	-1
19	2	9	40	15	BÜCHEREI	VERLEIH	SIGNATUR	0	378730000000005	4899
19	3	8	1	8	FAMILIE	MUTTER	VERSTÄNDNIS	0	597070000000019	7602
19	3	8	2	32	MÜNDIGKEIT	ABHÄNGIGKEIT	UNTERWÜRFIGKEIT	0	359970000000019	6463
19	3	8	3	22	BEGINN	FOLGE	ENDE	0	120770000000019	1703
19	3	8	4	24	SOZIALIST	PAROLE		0	-1	-1
19	3	8	5	13	BÜSTENHALTER	BUSEN	BUSEN	1	123120000000019	1919
19	3	8	6	28	SCHATTEN	EXISTENZ	FURCHT	0	262370000000019	3503
19	3	8	7	38	PFEFFER	BUTTER	BUTTER	1	155970000000019	2297
19	3	8	8	5	JUNGFRAU	SCHLEIER		0	-1	-1
19	3	8	9	35	LEICHTIGKEIT	SCHWERKRAFT	SCHWIERIGKEIT	0	182279999999981	3526
19	3	8	10	16	PERSON	SCHADEN	NIEMAND	0	357560000000009	7013
19	3	8	11	26	ADMIRAL	WAFFENRUHE	VORGESETZTER	0	139470000000019	4570
19	3	8	12	10	IRRTUM	MISSVERSTÄNDNIS	WAHRHEIT	0	179170000000019	2887
19	3	8	13	21	ERMÜDUNG	KREISLAUF	KONZENTRATION	0	229139999999991	7931
19	3	8	14	29	SÄUGLING	WIEGE	ERWACHSENER	0	174270000000019	3523
19	3	8	15	6	DICHTER	ZITAT		0	-1	-1
19	3	8	16	31	VERWALTUNG	GENEHMIGUNG		0	-1	-1
19	3	8	17	14	LÜGE	WAHRHEIT	WAHRHEIT	1	122260000000009	2665
19	3	8	18	30	STRAND	VERGNÜGEN	SONNE	0	127770000000019	1943
19	3	8	19	1	WOHNUNG	HEIM	ZIMMER	0	276229999999981	3503
19	3	8	20	37	FISCHER	MEER	BOOT	0	201570000000019	2565
19	3	8	21	3	GABEL	SOSSE	HEMD	0	747370000000019	12041
19	3	8	22	17	THEMA	INTERESSE	ÜBERSCHRIFT	0	305570000000019	4477
19	3	8	23	33	GETRÄNK	SCHAUM	MAHLZEIT	0	294960000000009	4065
19	3	8	24	23	ÄRA	ZEITALTER	ZEITALTER	1	255979999999981	3671
19	3	8	25	36	LEERE	DUMPFHEIT	FÜLLE	0	175179999999981	2559
19	3	8	26	2	GELEGENHEIT	LIEBSCHAFT	MÖGLICHKEIT	0	198310000000009	3383
19	3	8	27	25	STIMMUNG	ATMOSPHÄRE		0	318870000000019	9279
19	3	8	28	20	FLEISCH	RAUBTIER	FISCH	0	160770000000019	2223
19	3	8	29	19	LERCHE	FRÖHLICHKEIT	SPASS	0	187170000000019	2631
19	3	8	30	9	BEMÜHUNGEN	ANSTRENGUNG	VERSUCH	0	444320000000019	8591
19	3	8	31	7	FENSTER	BEWOHNER	TÜR	0	207960000000009	2415
19	3	8	32	39	RÄUBER	DIEBSTAHL	DIEBSTAHL	1	135170000000019	2815
19	3	8	33	11	REIZ	REAKTION	VERSUCHUNG	0	367179999999981	4907
19	3	8	34	40	GESTALTUNG	LANDSCHAFT	VORSTELLUNG	0	766129999999981	9227
19	3	8	35	18	BLASE	BAUCH	BAUCH	1	146360000000009	2175
19	3	8	36	34	ENTSPANNUNG	BEDROHUNG	ANSPANNUNG	0	157979999999981	3775
19	3	8	37	12	ABFALL	SCHMUTZ	MÜLL	0	311170000000019	3775
19	3	8	38	27	ERFAHRUNG	UNWISSENHEIT	UNERFAHRENHEIT	0	226360000000009	4313
19	3	8	39	4	TRANSPORT	LAGER	VERSICHERUNG	0	182079999999981	3101
19	3	8	40	15	PLAKAT	HAMMER	UNTERHALTUNG	0	188770000000019	5207
19	4	7	1	12	WHISKY	DUDELSACK	DUDELSACK	1	286370000000019	4218
19	4	7	2	39	ÄRGER	FEINDSELIGKEIT		0	-1	-1
19	4	7	3	24	DOKTOR	KLINIK	ARZT	0	115979999999981	1912
19	4	7	4	35	HAUSSCHUHE	PFEIFE	PULLOVER	0	324689999999991	6159
19	4	7	5	21	KRANKENWAGEN	NOTFALL	MEDIZINER	0	219810000000009	6081
19	4	7	6	26	ANTWORT	BEKENNTNIS	FRAGE	0	120270000000019	1820
19	4	7	7	36	VERMITTLUNG	INTERVIEW		0	-1	-1
19	4	7	8	37	MIKROSKOP	BAKTERIEN	BAKTERIEN	1	147539999999991	3242
19	4	7	9	25	METHODE	VERSUCH	THEORIE	0	203589999999991	3028
19	4	7	10	32	ZERSTÖRUNG	AUSROTTUNG		0	-1	-1
19	4	7	11	28	ENTFÜHRUNG	AUSBEUTE	GEISEL	0	471170000000019	8192
19	4	7	12	7	BOTSCHAFTER	NATIONALITÄT	NACHRICHT	0	245710000000009	3484
19	4	7	13	17	VERSCHIEDENHEIT	GEGENTEIL	GLEICHHEIT	0	219020000000019	6059
19	4	7	14	5	ZITRONE	ERDBEERE		0	-1	-1
19	4	7	15	8	FIEBER	ERSCHÖPFUNG		0	-1	-1
19	4	7	16	3	AUSBILDUNG	ZUKUNFT	STUDIUM	0	416789999999991	9287
19	4	7	17	33	CHARME	HERZ	VERFÜHRUNG	0	271970000000019	4495
19	4	7	18	2	KAMMER	GEKLAPPER	HALLE	0	338389999999991	4120
19	4	7	19	38	ZAUBERER	ENTHÜLLUNG	ILLUSIONIST	0	193039999999991	3739
19	4	7	20	1	HERZLICHKEIT	GEHÄSSIGKEIT	FREUNDLICHKEIT	0	281160000000009	8258
19	4	7	21	29	ALGEBRA	FUNKTION	MATHEMATIK	0	132689999999991	3886
19	4	7	22	14	PROFESSOR	HOCHSCHULE	STUDENT	0	2144	3527
19	4	7	23	16	FUSSKNÖCHEL	ARM		0	-1	-1
19	4	7	24	18	STANGE	STOSS		0	-1	-1
19	4	7	25	9	STEUER	UNTERSCHLAGUNG	KOSTEN	0	447089999999991	5134
19	4	7	26	34	EMANZIPATION	GLEICHSTELLUNG	GLEICHHEIT	0	177589999999991	3034
19	4	7	27	27	LAWINE	FELSBLOCK	FELSWAND	0	740129999999981	9180
19	4	7	28	15	SCHLAMM	HÜRDE	MATSCH	0	201170000000019	3458
19	4	7	29	23	SCHÄDEL	LEICHE	LEICHE	1	166089999999991	2389
19	4	7	30	11	ÜBERBLICK	STANDPUNKT	PLAN	0	227089999999991	3959
19	4	7	31	10	EIFERSUCHT	GRUND	NEID	0	143629999999981	2010
19	4	7	32	22	SCHLEIM	HAFER		0	-1	-1
19	4	7	33	6	HEKTAR	ZAUN	ZAUN	1	175189999999991	2599
19	4	7	34	4	WEISE	ART	ALLWISSEND	0	850389999999991	10183
19	4	7	35	31	TODESKAMPF	LEBEN	MUT	0	167970000000019	2939
19	4	7	36	40	ARGUMENT	ENTSCHEIDUNG	WIDERSPRUCH	0	356929999999981	4963
19	4	7	37	30	DARBIETUNG	BEOBACHTUNG	VORSTELLUNG	0	1471.5	4951
19	4	7	38	20	TINTE	BLEISTIFT	STIFT	0	570370000000019	6442
19	4	7	39	13	ERFOLG	LEBENSLAUF	MISSERFOLG	0	118089999999991	2644
19	4	7	40	19	UMWELT	GEFÄHRDUNG	NACHHALTIGKEIT	0	203989999999991	5665
19	5	6	1	4	WINTER	UNFALL	KÄLTE	0	246090000000037	3453
19	5	6	2	8	FLUGZEUG	TOMATENSAFT	LANDUNG	0	300690000000037	4073
19	5	6	3	17	REVOLVER	KALIBER	MÖRDER	0	1820.5	2933
19	5	6	4	5	EISENBAHN	SCHIENE	LOKOMOTIVE	0	180009999999963	8968
19	5	6	5	13	VERORDNUNG	BESCHEID	BESCHLUSS	0	289490000000037	6559
19	5	6	6	24	SPIELZEUG	PLASTIK		0	-1	-1
19	5	6	7	7	TONNE	REGEN	REGEN	1	1310	1959
19	5	6	8	25	AQUARELL	GALERIE	GEMÄLDE	0	272420000000019	5071
19	5	6	9	18	KAMPF	SIEG		0	-1	-1
19	5	6	10	23	NÄHEN	KREUZSTICH	LINIE	0	183229999999981	2907
19	5	6	11	15	GEFÄNGNIS	VERGEHEN	GITTER	0	333490000000037	4095
19	5	6	12	39	LABOR	PIPETTE	UNTERSUCHUNG	0	186059999999963	3544
19	5	6	13	1	UFER	DAMM	WASSER	0	194409999999963	13122
19	5	6	14	14	HOCHZEIT	ALTAR	GLÜCK	0	2437	3237
19	5	6	15	28	BIBLIOTHEK	SIGNATUR	SIGNATUR	1	213159999999963	3251
19	5	6	16	30	BUCH	SCHRIFTSTELLER	EINBAND	0	148090000000037	2649
19	5	6	17	36	INSEKT	LIBELLE	FLIEGE	0	1417	2129
19	5	6	18	9	HERD	FEUER	OFEN	0	101220000000019	1730
19	5	6	19	34	MUSKEL	SEHNE	SPANNUNG	0	189309999999963	6719
19	5	6	20	12	ZEUS	HADES	HADES	1	137020000000019	2701
19	5	6	21	33	LADEN	REKLAME		0	-1	-1
19	5	6	22	22	ENERGIE	ÖL	LEISTUNG	0	179659999999963	2983
19	5	6	23	31	ORKAN	WIRBEL	STURM	0	313729999999981	3903
19	5	6	24	21	ARZT	PRAXIS	NOTFALL	0	326409999999963	5092
19	5	6	25	38	FISCH	SCHUPPEN		0	1915	9139
19	5	6	26	40	RADIO	STIMME	EMPFANG	0	183909999999963	5391
19	5	6	27	3	GEBIRGE	EDELWEISS	LANDSCHAFT	0	163109999999963	2887
19	5	6	28	32	SCHMIED	HUFEISEN	HUFE	0	1399	1871
19	5	6	29	2	WEIN	BLUME	GLAS	0	369590000000037	4360
19	5	6	30	11	SCHACH	TURM	TURM	1	127090000000037	3999
19	5	6	31	19	THEATER	REIHE	AKTEUR	0	3079	5871
19	5	6	32	29	GRILLEN	SOMMER	FLEISCH	0	156009999999963	2528
19	5	6	33	10	TANNE	RINDE	BAUM	0	6088	7440
19	5	6	34	16	NACHT	SCHEINWERFER	TAG	0	204890000000037	2647
19	5	6	35	6	DYNAMO	LICHT	LICHT	1	102990000000037	1823
19	5	6	36	26	KÜCHE	EIMER	ESSEN	0	643409999999963	7360
19	5	6	37	20	RINGE	BAUM	BAUM	1	149490000000037	2391
19	5	6	38	35	KÜSTE	DÜNE	STRAND	0	322290000000037	4047
19	5	6	39	37	STRAUSS	TULPEN	VOGEL	0	191890000000037	3295
19	5	6	40	27	MUSEUM	ÄGYPTEN		0	-1	-1
19	6	5	1	22	NATUR	PFLANZE		0	-1	-1
19	6	5	2	20	RIESE	SCHRITT		0	-1	-1
19	6	5	3	6	GLAUBE	BIBEL	RELIGION	0	271409999999963	3909
19	6	5	4	39	VERLETZUNG	SCHORF	SCHMERZEN	0	191320000000019	3353
19	6	5	5	2	GELENK	KEULE	KNÖCHEL	0	245959999999963	4095
19	6	5	6	10	INSTRUMENT	OBOE	OBOE	1	215920000000019	3130
19	6	5	7	34	EREIGNIS	FEST		0	-1	-1
19	6	5	8	26	FAHRRAD	PEDAL	PEDAL	1	212029999999981	3319
19	6	5	9	29	PINSEL	LEINWAND	STRICH	0	193129999999981	3239
19	6	5	10	11	MÖBEL	LEHNE	TISCH	0	3143	3927
19	6	5	11	7	AUFSTAND	REBELLION	ERHEBUNG	0	295920000000019	4807
19	6	5	12	40	FLOTTE	DECK	SCHIFFE	0	123120000000019	2151
19	6	5	13	18	BAHNHOF	KIOSK	GLEIS	0	201520000000019	2911
19	6	5	14	4	MAUER	BRÜSTUNG		0	-1	-1
19	6	5	15	21	BÜNDNIS	PAKT	KOALITION	0	203920000000019	3311
19	6	5	16	31	AUFTRAG	ARBEIT	AUFGABE	0	241370000000019	3439
19	6	5	17	3	BRÜCKE	SAN FRANCISCO	SAN FRANCISCO	1	195920000000019	8643
19	6	5	18	27	SCHAUSPIEL	BÜHNE	DARSTELLUNG	0	186720000000019	3689
19	6	5	19	28	STIFT	KAPPE	HOLZ	0	1441	2159
19	6	5	20	30	HEER	INFANTERIE	MILITÄR	0	1691.5	3189
19	6	5	21	23	ZÜGEL	WENDE	WENDE	1	1627	2387
19	6	5	22	38	FAHRZEUG	KETTE	AUTO	0	1492	2085
19	6	5	23	8	HEFT	NOTE	NOTE	1	328720000000019	3663
19	6	5	24	32	FABRIK	PRODUKTION	PRODUKTION	1	235970000000019	3815
19	6	5	25	17	SCHIFF	DOCK	SEE	0	264720000000019	3055
19	6	5	26	19	SCHULE	HOLZ	ZEUGNIS	0	387920000000019	4799
19	6	5	27	12	FLOCKEN	SCHNEE	SCHNEE	1	211120000000019	2777
19	6	5	28	13	GESICHT	MASKE	WANGE	0	548520000000019	7357
19	6	5	29	9	KAUFHAUS	SCHAUFENSTER	SCHAUFENSTER	1	196490000000037	3361
19	6	5	30	16	REISE	KONTINENT	URLAUB	0	2104	3125
19	6	5	31	37	WEBER	KAMM	SCHNUR	0	273679999999981	8383
19	6	5	32	33	REPTIL	ECHSE	ECHSE	1	991200000000186	1751
19	6	5	33	14	ANGABE	ZEUGE		0	-1	-1
19	6	5	34	1	KRUG	BIER	BIER	1	1111	1541
19	6	5	35	24	INFEKTION	SCHMERZEN	KRANKHEIT	0	148920000000019	6009
19	6	5	36	35	GETREIDE	DINKEL	WEIZEN	0	146320000000019	2769
19	6	5	37	5	ORCHESTER	KONZERT	UNTERHALTUNG	0	451720000000019	9797
19	6	5	38	25	SPORT	SCHWEISS		0	-1	-1
19	6	5	39	36	STRASSE	TEER		0	-1	-1
19	6	5	40	15	TROPEN	AMAZONAS	KLIMA	0	1871	2537
19	7	4	1	19	BETRAG	WECHSEL	WERT	0	199440000000037	4714
19	7	4	2	40	GENUSS	ZIGARRE		0	-1	-1
19	7	4	3	16	ERFORSCHUNG	PATENT	WISSENSCHAFT	0	1451.5	2762
19	7	4	4	23	GEDICHT	LIEBE	LITERATUR	0	184740000000037	3177
19	7	4	5	21	DIAMANT	GOLD	GOLD	1	123020000000019	1822
19	7	4	6	20	ANDEUTUNG	VERDACHT	HINWEIS	0	487129999999981	5877
19	7	4	7	10	ZIEL	RICHTUNG	START	0	177040000000037	2546
19	7	4	8	31	MERKMAL	DETAIL	EIGENSCHAFT	0	177520000000019	2963
19	7	4	9	39	GESCHICHTE	ENTWICKLUNG	HINTERGRUND	0	221920000000019	3523
19	7	4	10	34	SCHLEMMER	LECKERBISSEN	FEINSCHMECKER	0	660729999999981	8047
19	7	4	11	26	DICKICHT	WALD	MOOR	0	771929999999981	8335
19	7	4	12	27	VERRAT	TREUE		0	-1	-1
19	7	4	13	3	SALAT	GARTEN		0	-1	-1
19	7	4	14	29	ANFÜHRER	CHEF	VORSTAND	0	377740000000037	5909
19	7	4	15	9	LAUNE	HUMOR	STIMMUNG	0	238129999999981	3440
19	7	4	16	37	ANGST	SCHLANGE	NOT	0	195629999999981	6644
19	7	4	17	4	ANGEBOT	MARKT	NACHFRAGE	0	177529999999981	2745
19	7	4	18	24	LABYRINTH	SUCHE	ZEIT	0	627740000000037	20001
19	7	4	19	33	BEGABUNG	VERERBUNG		0	-1	-1
19	7	4	20	13	NAGEL	METALL	HAMMER	0	250929999999981	3369
19	7	4	21	11	AUFGABE	ERLEDIGUNG	LÖSUNG	0	538459999999963	6243
19	7	4	22	15	MOOR	SUMPF	TORF	0	421540000000037	4943
19	7	4	23	36	POLIZIST	WACHE	SICHERHEIT	0	139120000000019	3575
19	7	4	24	1	GRUPPE	VERSAMMLUNG	ZUSAMMENSCHLUSS	0	381540000000037	10111
19	7	4	25	32	DIENER	HALTUNG	UNTERGEBENER	0	165540000000037	5679
19	7	4	26	38	SAUERSTOFF	LUFT	LUFT	1	163940000000037	2271
19	7	4	27	2	SCHÜLER	DOZENT	DOZENT	1	163240000000037	2487
19	7	4	28	30	MUSIKER	AKKORDEON	AKKORDEON	1	103674000000004	12191
19	7	4	29	7	HIMMEL	FIRMAMENT	HÖLLE	0	203809999999963	2631
19	7	4	30	17	KLIPPE	ABGRUND	UFER	0	6695	16903
19	7	4	31	25	BETTLER	UNGLÜCK	ARMUT	0	153529999999981	2175
19	7	4	32	35	FAHNE	EROBERUNG	ERGEBUNG	0	213470000000019	4431
19	7	4	33	8	GLÜCK	ZUFALL	FRIEDEN	0	162829999999981	2791
19	7	4	34	6	STIRN	KINN		0	-1	-1
19	7	4	35	12	THEORIE	AUSNAHME	MERKMAL	0	454320000000019	5543
19	7	4	36	28	GÖTTIN	GEBET		0	-1	-1
19	7	4	37	5	MÖNCH	NONNE		0	-1	-1
19	7	4	38	14	ERGÄNZUNG	ZUSATZ	FORTSETZUNG	0	229520000000019	4311
19	7	4	39	22	ZIMMER	ECKE	HAUS	0	355129999999981	4191
19	7	4	40	18	BESESSENHEIT	TEUFEL	UNBEHOLFENHEIT	0	397540000000037	6151
19	8	3	1	20	LARVE	RAUPE	RAUPE	1	1393.5	2347
19	8	3	2	28	SEGEN	SCHÖPFER	GNADE	0	6221.5	7101
19	8	3	3	24	RICHTER	GERECHTIGKEIT	VERURTEILUNG	0	1703.5	8617
19	8	3	4	9	ANSICHT	MEINUNG	MEINUNG	1	1721	3339
19	8	3	5	34	ERDGESCHOSS	DACHBODEN	EBENE	0	1577.5	2169
19	8	3	6	33	AUTO	PRESTIGE	FAHRZEUG	0	258330000000075	4215
19	8	3	7	15	PAPIER	BRIEF	SCHRIFT	0	288730000000075	4663
19	8	3	8	35	PROFIL	QUERSCHNITT	ANFORDERUNG	0	179930000000075	3389
19	8	3	9	27	ALKOHOL	OPIUM	DROGEN	0	1537.5	2339
19	8	3	10	2	VULKAN	EXPLOSION	AUSBRUCH	0	1820.5	5661
19	8	3	11	6	BESITZ	ANTEIL	INANSPRUCHNAHME	0	2199.5	4735
19	8	3	12	12	DAMPF	LOKOMOTIVE	LOKOMOTIVE	1	1815.5	3335
19	8	3	13	7	NORM	MORAL	STANDARD	0	4215.5	5465
19	8	3	14	11	APFEL	PFIRSICH	ZIRTONE	0	203459999999963	5805
19	8	3	15	36	JUNGE	MÄDCHEN	MÄDCHEN	1	1727.5	2933
19	8	3	16	31	VERGLEICH	GLEICHNIS	GEGENÜBERSTELLUNG	0	1793.5	4897
19	8	3	17	39	GESCHREI	PANIK		0	-1	-1
19	8	3	18	29	PUDDING	SÜSSIGKEITEN	ZUCKER	0	191730000000075	5829
19	8	3	19	4	STUHL	SESSEL	SESSEL	1	2951.5	3859
19	8	3	20	18	GEDÄCHTNIS	ELEFANT	INTELLIGENZ	0	5483.5	13627
19	8	3	21	8	MEINEID	EHRENHAFTIGKEIT		0	-1	-1
19	8	3	22	17	GEIST	FLASCHE	FLASCHE	1	148730000000075	2935
19	8	3	23	19	GESUNDHEIT	IMPFUNG	KRANKHEIT	0	142959999999963	3653
19	8	3	24	22	ZEIT	URSPRUNG	VERGÄNGLICHKEIT	0	132730000000075	10945
19	8	3	25	40	PLAN	GROSSSTADT	AUSKUNFT	0	158130000000075	3453
19	8	3	26	37	WOLLE	KLEIDUNG		0	-1	-1
19	8	3	27	3	TÄUSCHUNG	ECHTHEIT	ILLUSION	0	187130000000075	3335
19	8	3	28	13	HELDENMUT	TAPFERKEIT	TRAUER	0	236390000000037	8711
19	8	3	29	26	BEWEIS	TATSACHE		0	-1	-1
19	8	3	30	16	GEBÄUDE	HOTEL	HOTEL	1	2055.5	2743
19	8	3	31	14	FORDERUNG	GEHALT	ZUSRPUCH	0	501559999999963	7599
19	8	3	32	25	ZWIELICHT	UNTERWELT	FURCHT	0	3479.5	4399
19	8	3	33	23	ARMUT	ELEND	SORGE	0	618330000000075	7199
19	8	3	34	1	GIFT	MORD	TOD	0	160759999999963	3999
19	8	3	35	5	INDUSTRIE	BRANCHE	BRANCHE	1	468730000000075	5775
19	8	3	36	21	STOLZ	RUHM	EITELKEIT	0	177259999999963	2819
19	8	3	37	30	TAT	ABSICHT	TUN	0	221930000000075	2749
19	8	3	38	10	LEIDENSCHAFT	KUSS	EMOTION	0	223980000000075	3339
19	8	3	39	32	CHANCE	BEGEGNUNG	MÖGLICHKEIT	0	2241.5	3801
19	8	3	40	38	DEFINITION	KONZEPT	THEORIE	0	182330000000075	4071
