## Supplementary material for "Vast amounts of encoded items nullify but do not reverse the effect of sleep on declarative memory": Dataset: PAL_21_1_2.xlsx

### Sheet: Sheet1
VP_Nr	Block	VersioN	counter	pair_code	cue	correct_answer	answer		accuracy	reactiontime1	reactiontime2
21	1	1	1	5	BERUF	ANERKENNUNG		0		-1	-1
21	1	1	2	20	INFORMATION	INHALT		0		-1	-1
21	1	1	3	26	SKLAVE	KÖNIG	KÖNIG	1		4046.7	5615
21	1	1	4	38	FÄHIGKEIT	VERANLAGUNG	MÖGLICHKEIT	0		15551.8	17408
21	1	1	5	36	RÜCKSCHRITT	VERGANGENHEIT	FORTSCHRITT	0		1238.8	3422
21	1	1	6	34	EMPFEHLUNG	RAT	VORSCHLAG	0		10436.8	14679
21	1	1	7	22	LÖSUNG	PROBLEM	ANTWORT	0		4375.8	5616
21	1	1	8	37	ANEKDOTE	WITZ	ROMAN	0		2236	3518
21	1	1	9	35	FIGUR	BRETT	CHARAKTER	0		5487.8	7671
21	1	1	10	12	NUTZEN	KOSTEN	VORTEIL	0		148310000000001	2623
21	1	1	11	6	CHAOS	STRUKTUR	ORDNUNG	0		141689999999999	3647
21	1	1	12	14	STERN	WEIHNACHTEN	ERDE	0		212760000000001	2935
21	1	1	13	30	BEGRIFF	BEDEUTUNG	DEFINITION	0		1751.8	3095
21	1	1	14	10	ABSPRACHE	VERTRAG		0		-1	-1
21	1	1	15	7	ZEITUNG	DRUCK	DRUCK	1		590279999999999	8814
21	1	1	16	29	MANGEL	VERZICHT	ÜBERSCHUSS	0		6647	8498
21	1	1	17	40	PUPPE	KIND	KIND	1		113029999999999	1652
21	1	1	18	17	STAUB	SAUBERKEIT	DRECK	0		390720000000001	4639
21	1	1	19	3	STILLE	EINSAMKEIT	LÄRM	0		243979999999999	3271
21	1	1	20	11	GEHIRN	BEWUSSTSEIN	KÖRPER	0		3026.5	3975
21	1	1	21	25	SPASS	FEIER	ERNST	0		167960000000001	2743
21	1	1	22	19	ERDE	STEIN	LAND	0		388779999999999	4615
21	1	1	23	4	STURM	WINDHAUCH	WIND	0		283960000000001	3599
21	1	1	24	32	EINGEBUNG	IDEE	IDEE	1		236760000000001	3671
21	1	1	25	28	URHEBER	KAUSALITÄT	AUTOR	0		179720000000001	2479
21	1	1	26	23	SÄNGER	KÜNSTLER	ARTIST	0		14135.8	15396
21	1	1	27	9	FORM	KREIS	KÖRPER	0		269060000000001	3619
21	1	1	28	31	NÄSSE	GEWITTER	FEUCHT	0		307029999999999	4022
21	1	1	29	39	SCHAMGEFÜHL	KÖRPER		0		-1	-1
21	1	1	30	8	BARGELD	WERT	MÜNZEN	0		535160000000001	6439
21	1	1	31	15	BECHER	KAFFEE	EIMER	0		141579999999999	2252
21	1	1	32	33	RÜSTUNG	ANGRIFF	SCHWERT	0		1692	2789
21	1	1	33	13	KUGEL	QUADRAT	PISTOLE	0		206079999999999	5228
21	1	1	34	2	MASCHINE	APPARAT	DRUCKER	0		565579999999999	6815
21	1	1	35	1	PELZ	FUCHS	MANTEL	0		127879999999999	1943
21	1	1	36	18	TRINKSPRUCH	SPRICHWORT		0		-1	-1
21	1	1	37	16	VOGEL	KATZE		0		-1	-1
21	1	1	38	27	GRUNDRECHT	VERFASSUNG	GESETZ	0		432779999999999	5863
21	1	1	39	21	DEMOKRATIE	SYSTEM	DIKTATUR	0		246379999999999	4639
21	1	1	40	24	BEDÜRFNIS	WERBUNG	ANFORDERUNG	0		12903.8	15271
21	2	2	1	26	FRAGE	EINWAND	ANTWORT	0		133360000000001	2965
21	2	2	2	7	GRAS	VIEH	BODEN	0		248779999999999	3531
21	2	2	3	5	FREUND	VERTRAUEN	KUMPEL	0		10891.8	13067
21	2	2	4	31	HÄRTE	KRAFT	GRANIT	0		551179999999999	6815
21	2	2	5	13	TIER	FROSCH	PAPAGEI	0		381379999999999	5211
21	2	2	6	38	NEFFE	GROSSMUTTER	COUSIN	0		317179999999999	4803
21	2	2	7	34	PRÜFUNG	MISSERFOLG	ANTWORT	0		828779999999999	9585
21	2	2	8	28	UHR	KIRCHE	ZEIT	0		149359999999998	2037
21	2	2	9	1	BLICK	PERSPEKTIVE	AUGE	0		319179999999999	3761
21	2	2	10	2	MALER	PIANIST	KÜNSTLER	0		345359999999998	4637
21	2	2	11	6	ZUWACHS	FORTSCHRITT	ABNAHME	0		227190000000002	4759
21	2	2	12	27	SCHICKSAL	IRONIE	IRONIE	1		201579999999999	2935
21	2	2	13	29	TAL	WIESE	WIESE	1		177579999999999	4545
21	2	2	14	12	KOMÖDIE	DRAMA	DRAMA	1		110979999999999	1725
21	2	2	15	11	EHE	VERLOBUNG	SCHEIDUNG	0		416779999999999	5991
21	2	2	16	40	POSTKUTSCHE	PFERD	PFERD	1		215159999999998	4711
21	2	2	17	8	BERG	HÜTTE	HÜGEL	0		217579999999999	2887
21	2	2	18	9	GESPENST	ERSCHEINUNG	GEIST	0		894359999999998	9471
21	2	2	19	18	SCHMETTERLING	BLÜTE	WURM	0		2291	2911
21	2	2	20	17	VERSCHLEIERUNG	KOPFTUCH	KOPFTUCH	1		158129999999999	2975
21	2	2	21	3	VERLUST	ABNAHME	GEWINN	0		279209999999998	4192
21	2	2	22	23	BUNGALOW	SIEDLUNG	WOHNUNG	0		2220	3550
21	2	2	23	15	SEEGANG	DAMPFER	DOCK	0		222379999999999	11079
21	2	2	24	25	DISZIPLIN	GEHORSAM	KONSEQUENT	0		7569	9375
21	2	2	25	16	KRITERIUM	AUSWAHL	AUSWAHL	1		165579999999999	2815
21	2	2	26	35	ANFORDERUNG	SCHWIERIGKEIT	ERWARTUNG	0		693579999999999	8526
21	2	2	27	32	TRAUM	WIRKLICHKEIT	WIRKLICHKEIT	1		117779999999999	2910
21	2	2	28	24	GNADE	BARMHERZIGKEIT	TOD	0		437959999999998	5467
21	2	2	29	39	FASS	KELLER	HOLZ	0		475509999999998	7527
21	2	2	30	14	HAUT	BLUT	BLUT	1		110559999999998	1754
21	2	2	31	4	KRITIK	ZWEIFEL	LOB	0		369379999999999	4285
21	2	2	32	22	MACHT	HERRSCHER	DIKTATOR	0		158379999999999	2999
21	2	2	33	36	AUSWERTUNG	ERGEBNIS	ERGEBNIS	1		137579999999999	2487
21	2	2	34	19	GEISEL	GEFANGENER	TOD	0		262790000000002	3247
21	2	2	35	21	ANSTAND	SITTE	ASOZIAL	0		456779999999999	6599
21	2	2	36	20	BEGRÜSSUNG	FREUNDLICHKEIT	ABSCHIED	0		326279999999999	5059
21	2	2	37	30	SPRACHE	AKUSTIK	ENGLISCH	0		3091.5	4310
21	2	2	38	10	ILLUSION	WAHRNEHMUNG	WIRKLICHKEIT	0		108579999999999	2557
21	2	2	39	33	ERLÖSUNG	HIMMELREICH	HIMMEL	0		541579999999999	6842
21	2	2	40	37	DÄMMERUNG	MORGENGRAUEN	MORGENGRAUEN	1		326079999999999	5412
21	3	3	1	3	TÄUSCHUNG	ECHTHEIT	WAHRHEIT	0		147889999999991	2887
21	3	3	2	33	AUTO	PRESTIGE	ZUG	0		165180000000005	2052
21	3	3	3	39	GESCHREI	PANIK	STILLE	0		125180000000005	1997
21	3	3	4	18	GEDÄCHTNIS	ELEFANT	GEHIRN	0		323389999999991	4141
21	3	3	5	30	TAT	ABSICHT	MORD	0		1364	1931
21	3	3	6	28	SEGEN	SCHÖPFER		0		6680	13352
21	3	3	7	34	ERDGESCHOSS	DACHBODEN	GEBÄUDE	0		413580000000005	5224
21	3	3	8	26	BEWEIS	TATSACHE	VERDACHT	0		475980000000005	8365
21	3	3	9	17	GEIST	FLASCHE	GESPENST	0		6954	9082
21	3	3	10	12	DAMPF	LOKOMOTIVE	LOKOMOTIVE	1		1752	4760
21	3	3	11	25	ZWIELICHT	UNTERWELT	STRAHL	0		359980000000005	4736
21	3	3	12	11	APFEL	PFIRSICH	BIRNE	0		1752	2464
21	3	3	13	15	PAPIER	BRIEF	BAUM	0		3168	4047
21	3	3	14	14	FORDERUNG	GEHALT	VERTRAG	0		4472	6224
21	3	3	15	27	ALKOHOL	OPIUM	OPIUM	1		2392	3360
21	3	3	16	29	PUDDING	SÜSSIGKEITEN	SPEISSE	0		290630000000005	6936
21	3	3	17	5	INDUSTRIE	BRANCHE	MOTOR	0		165580000000005	2819
21	3	3	18	32	CHANCE	BEGEGNUNG	MÖGLICHKEIT	0		2500	4119
21	3	3	19	20	LARVE	RAUPE	INSEKT	0		120269999999995	2204
21	3	3	20	19	GESUNDHEIT	IMPFUNG	KRANKHEIT	0		350380000000005	5185
21	3	3	21	2	VULKAN	EXPLOSION	EXPLOSION	1		141380000000005	2750
21	3	3	22	37	WOLLE	KLEIDUNG	SCHAF	0		1271	2311
21	3	3	23	31	VERGLEICH	GLEICHNIS		0		8284.5	13424
21	3	3	24	21	STOLZ	RUHM	TRAUER	0		17399.8	18768
21	3	3	25	13	HELDENMUT	TAPFERKEIT	ANGST	0		3768	4616
21	3	3	26	40	PLAN	GROSSSTADT		0		-1	-1
21	3	3	27	8	MEINEID	EHRENHAFTIGKEIT	BEWUNDERUNG	0		4502.5	12711
21	3	3	28	7	NORM	MORAL	GESETZ	0		149310000000009	2728
21	3	3	29	36	JUNGE	MÄDCHEN	MÄDCHEN	1		293580000000005	5304
21	3	3	30	9	ANSICHT	MEINUNG	SUBJEKTIV	0		313730000000005	4665
21	3	3	31	38	DEFINITION	KONZEPT	ERLÄUTERUNG	0		229169999999995	5366
21	3	3	32	22	ZEIT	URSPRUNG	UHR	0		187080000000005	2320
21	3	3	33	24	RICHTER	GERECHTIGKEIT	GESETZ	0		151719999999995	2584
21	3	3	34	16	GEBÄUDE	HOTEL	UNIVERSITÄT	0		110003999999999	13944
21	3	3	35	6	BESITZ	ANTEIL	EIGENTUM	0		1352	2416
21	3	3	36	4	STUHL	SESSEL	SESSEL	1		1800	5368
21	3	3	37	35	PROFIL	PHOTOGRAPHIE	FOTO	0		499989999999991	5921
21	3	3	38	10	LEIDENSCHAFT	KUSS	LIEBE	0		1398	2182
21	3	3	39	1	GIFT	MORD	TOD	0		1224	5584
21	3	3	40	23	ARMUT	ELEND	REICHTUM	0		1256	2440
21	4	4	1	40	GENUSS	ZIGARRE	GESCHMACK	0		706910000000009	9725
21	4	4	2	18	BESESSENHEIT	TEUFEL	VERNARRT	0		241610000000009	3856
21	4	4	3	19	BETRAG	WECHSEL	RECHNUNG	0		139889999999991	2679
21	4	4	4	1	GRUPPE	VERSAMMLUNG	GEMEINSCHAFT	0		295910000000009	4991
21	4	4	5	39	GESCHICHTE	ENTWICKLUNG	HISTORIE	0		127889999999991	2319
21	4	4	6	38	SAUERSTOFF	LUFT	LUFT	1		108510000000009	1727
21	4	4	7	27	VERRAT	TREUE	HINTERHALT	0		500270000000019	6409
21	4	4	8	7	HIMMEL	FIRMAMENT	HÖLLE	0		139360000000009	2294
21	4	4	9	16	ERFORSCHUNG	PATENT	UNTERSUCHUNG	0		844710000000009	10439
21	4	4	10	6	STIRN	KINN	KOPF	0		106289999999991	1704
21	4	4	11	5	MÖNCH	NONNE	NONNE	1		940	1779
21	4	4	12	12	THEORIE	AUSNAHME	VERDACHT	0		671389999999991	8802
21	4	4	13	4	ANGEBOT	MARKT	VORSCHLAG	0		274410000000009	4880
21	4	4	14	36	POLIZIST	WACHE		0		-1	-1
21	4	4	15	28	GÖTTIN	GEBET	GOTT	0		842829999999981	9634
21	4	4	16	23	GEDICHT	LIEBE	ANEKDOTE	0		269810000000009	5189
21	4	4	17	25	BETTLER	UNGLÜCK	MILLIONÄR	0		171321000000001	19716
21	4	4	18	31	MERKMAL	DETAIL	EIGENSCHAFT	0		2026	3311
21	4	4	19	9	LAUNE	HUMOR	STIMMUNG	0		338420000000019	4592
21	4	4	20	37	ANGST	SCHLANGE	MUT	0		130310000000009	2511
21	4	4	21	22	ZIMMER	ECKE	ECKE	1		146310000000009	2479
21	4	4	22	2	SCHÜLER	DOZENT	STUDENT	0		135110000000009	2415
21	4	4	23	21	DIAMANT	GOLD	GOLD	1		2792	3864
21	4	4	24	34	SCHLEMMER	LECKERBISSEN		0		-1	-1
21	4	4	25	32	DIENER	HALTUNG	SKLAVE	0		357510000000009	4663
21	4	4	26	17	KLIPPE	ABGRUND	HANG	0		281520000000019	3455
21	4	4	27	26	DICKICHT	WALD	WALD	1		253610000000009	3176
21	4	4	28	13	NAGEL	METALL	EISEN	0		1160	1896
21	4	4	29	10	ZIEL	RICHTUNG	ANFANG	0		165610000000009	3640
21	4	4	30	11	AUFGABE	ERLEDIGUNG	ANFORDERUNG	0		667910000000009	8434
21	4	4	31	24	LABYRINTH	SUCHE	SUCHE	1		210020000000019	3169
21	4	4	32	8	GLÜCK	ZUFALL	PECH	0		196079999999981	2579
21	4	4	33	15	MOOR	SUMPF	SUMPF	1		2198	3262
21	4	4	34	20	ANDEUTUNG	VERDACHT	FLIRTEN	0		547110000000009	11551
21	4	4	35	35	FAHNE	EROBERUNG	ANGETRUNKEN	0		3199	5184
21	4	4	36	29	ANFÜHRER	CHEF		0		-1	-1
21	4	4	37	14	ERGÄNZUNG	ZUSATZ	ZUSATZ	1		400110000000009	6277
21	4	4	38	30	MUSIKER	AKKORDEON	KÜNSTLER	0		211010000000009	3838
21	4	4	39	33	BEGABUNG	VERERBUNG	GENIE	0		4991	5847
21	4	4	40	3	SALAT	GARTEN	MAIS	0		508720000000019	5935
21	5	5	1	37	WEBER	KAMM	SPINNE	0		401220000000019	8535
21	5	5	2	39	VERLETZUNG	SCHORF	SCHORF	1		148410000000009	3549
21	5	5	3	8	HEFT	NOTE	BLATT	0		177410000000009	2649
21	5	5	4	10	INSTRUMENT	OBOE	TROMPETE	0		234020000000019	8044
21	5	5	5	33	REPTIL	ECHSE	ECHSE	1		156729999999981	2343
21	5	5	6	6	GLAUBE	BIBEL	RELIGION	0		107110000000009	2440
21	5	5	7	22	NATUR	PFLANZE	GRÜN	0		3172.5	3974
21	5	5	8	16	REISE	KONTINENT	FLUG	0		312720000000019	3959
21	5	5	9	3	BRÜCKE	SAN FRANCISCO	STEIN	0		148392999999998	15831
21	5	5	10	36	STRASSE	TEER	TEER	1		172570000000019	3032
21	5	5	11	31	AUFTRAG	ARBEIT	VERTRAG	0		2934	3854
21	5	5	12	23	ZÜGEL	WENDE	KUTSCHE	0		327120000000019	4311
21	5	5	13	15	TROPEN	AMAZONAS	REGENWALD	0		224720000000019	4592
21	5	5	14	11	MÖBEL	LEHNE	SOFA	0		2763.5	3310
21	5	5	15	38	FAHRZEUG	KETTE	AUTO	0		179929999999981	2439
21	5	5	16	30	HEER	INFANTERIE	INFANTERIE	1		199029999999981	4218
21	5	5	17	4	MAUER	BRÜSTUNG	BACKSTEIN	0		778020000000019	9229
21	5	5	18	34	EREIGNIS	FEST	EVENT	0		104297999999998	11409
21	5	5	19	17	SCHIFF	DOCK	DOCK	1		241210000000009	3244
21	5	5	20	29	PINSEL	LEINWAND	HAARE	0		331120000000019	4334
21	5	5	21	2	GELENK	KEULE	KNIE	0		496820000000019	5769
21	5	5	22	28	STIFT	KAPPE	BLEI	0		579810000000009	7430
21	5	5	23	13	GESICHT	MASKE	KÖRPER	0		300429999999981	4359
21	5	5	24	7	AUFSTAND	REBELLION	REVOLUTION	0		239129999999981	6298
21	5	5	25	20	RIESE	SCHRITT	GIGANT	0		200960000000009	2668
21	5	5	26	27	SCHAUSPIEL	BÜHNE	KOMÖDIE	0		601429999999981	7862
21	5	5	27	18	BAHNHOF	KIOSK	ZÜGE	0		245989999999991	4239
21	5	5	28	12	FLOCKEN	SCHNEE	SCHNEE	1		111129999999981	1935
21	5	5	29	14	ANGABE	ZEUGE	ZAHL	0		305529999999981	3911
21	5	5	30	19	SCHULE	HOLZ	SCHÜLER	0		127120000000019	3508
21	5	5	31	35	GETREIDE	DINKEL	HOPFEN	0		276229999999981	4818
21	5	5	32	24	INFEKTION	SCHMERZEN	ERREGER	0		147129999999981	2839
21	5	5	33	40	FLOTTE	DECK	BATALLION	0		234310000000009	4440
21	5	5	34	26	FAHRRAD	PEDAL	FLUGZEUG	0		211820000000019	3894
21	5	5	35	5	ORCHESTER	KONZERT	GRUPPE	0		712729999999981	8071
21	5	5	36	9	KAUFHAUS	SCHAUFENSTER	GALERIE	0		115689999999991	2175
21	5	5	37	1	KRUG	BIER	VASE	0		118310000000009	1847
21	5	5	38	25	SPORT	SCHWEISS	FUSSBALL	0		527929999999981	6868
21	5	5	39	32	FABRIK	PRODUKTION	ARBEITER	0		129820000000019	2314
21	5	5	40	21	BÜNDNIS	PAKT	ALLIANZ	0		203929999999981	3479
21	6	6	1	9	HERD	FEUER	OFEN	0		139320000000019	1966
21	6	6	2	3	GEBIRGE	EDELWEISS	HÜGEL	0		357140000000037	4451
21	6	6	3	32	SCHMIED	HUFEISEN	SCHWERT	0		133990000000037	2911
21	6	6	4	13	VERORDNUNG	BESCHEID	GESETZ	0		195940000000037	4919
21	6	6	5	20	RINGE	BAUM	METALL	0		319940000000037	4191
21	6	6	6	2	WEIN	BLUME	GENUSS	0		4327.5	5447
21	6	6	7	31	ORKAN	WIRBEL	WIRBEL	1		1217.5	2575
21	6	6	8	6	DYNAMO	LICHT	LICHT	1		2124.5	2960
21	6	6	9	30	BUCH	SCHRIFTSTELLER	SEITEN	0		2223	2983
21	6	6	10	19	THEATER	REIHE	VORFÜHRUNG	0		219940000000037	4687
21	6	6	11	24	SPIELZEUG	PLASTIK	PLASTIK	1		1463.5	2558
21	6	6	12	38	FISCH	SCHUPPEN	SCHUPPEN	1		210520000000019	3289
21	6	6	13	18	KAMPF	SIEG	SCHLACHT	0		160720000000019	9400
21	6	6	14	36	INSEKT	LIBELLE	BIENE	0		292720000000019	3663
21	6	6	15	29	GRILLEN	SOMMER	PFANNE	0		224740000000037	2936
21	6	6	16	8	FLUGZEUG	TOMATENSAFT	FLÜGEL	0		158240000000037	2718
21	6	6	17	10	TANNE	RINDE	RINDE	1		1373.5	2391
21	6	6	18	21	ARZT	PRAXIS	KLINIK	0		342959999999963	5823
21	6	6	19	33	LADEN	REKLAME	GESCHÄFT	0		184720000000019	3319
21	6	6	20	11	SCHACH	TURM	TURM	1		183570000000019	2455
21	6	6	21	12	ZEUS	HADES	HADES	1		975299999999814	1727
21	6	6	22	25	AQUARELL	GALERIE	WASSER	0		208159999999963	3223
21	6	6	23	34	MUSKEL	SEHNE	NERV	0		955929999999981	18087
21	6	6	24	22	ENERGIE	ÖL	UNENDLICH	0		617009999999963	7807
21	6	6	25	28	BIBLIOTHEK	SIGNATUR	STILLE	0		2835.5	4423
21	6	6	26	17	REVOLVER	KALIBER	KUGEL	0		156729999999981	2376
21	6	6	27	27	MUSEUM	ÄGYPTEN	RARITÄT	0		499040000000037	7479
21	6	6	28	4	WINTER	UNFALL	SOMMER	0		990400000000373	1934
21	6	6	29	37	STRAUSS	TULPEN	TULPEN	1		196729999999981	3247
21	6	6	30	1	UFER	DAMM	FLUSS	0		181540000000037	2623
21	6	6	31	35	KÜSTE	DÜNE	KLIPPE	0		2338.5	3263
21	6	6	32	16	NACHT	SCHEINWERFER	TAG	0		950200000000186	1423
21	6	6	33	23	NÄHEN	KREUZSTICH	WOLLE	0		224729999999981	2935
21	6	6	34	7	TONNE	REGEN	MÜLL	0		227129999999981	3338
21	6	6	35	26	KÜCHE	EIMER	KOCHEN	0		330470000000019	4044
21	6	6	36	15	GEFÄNGNIS	VERGEHEN	VERBRECHER	0		352640000000037	6684
21	6	6	37	14	HOCHZEIT	ALTAR	SCHEIDUNG	0		309029999999981	11029
21	6	6	38	39	LABOR	PIPETTE	PIPETTE	1		333159999999963	4684
21	6	6	39	40	RADIO	STIMME	WELLEN	0		172679999999981	2534
21	6	6	40	5	EISENBAHN	SCHIENE	SCHIENEN	1		127229999999981	2384
21	7	7	1	22	SCHLEIM	HAFER	ZÄH	0		487840000000037	5334
21	7	7	2	38	ZAUBERER	ENTHÜLLUNG	MAGIER	0		118340000000037	2031
21	7	7	3	34	EMANZIPATION	GLEICHSTELLUNG	ERWARTUNG	0		176740000000037	4495
21	7	7	4	11	ÜBERBLICK	STANDPUNKT	LISTE	0		258340000000037	8311
21	7	7	5	20	TINTE	BLEISTIFT	BLEI	0		1943.5	3079
21	7	7	6	16	FUSSKNÖCHEL	ARM	GELENK	0		1775.5	3383
21	7	7	7	30	DARBIETUNG	BEOBACHTUNG	VORSTELLUNG	0		165540000000037	3527
21	7	7	8	29	ALGEBRA	FUNKTION	FUNKTION	1		130359999999963	2511
21	7	7	9	15	SCHLAMM	HÜRDE	MATSCH	0		113559999999963	1913
21	7	7	10	2	KAMMER	GEKLAPPER	KELLER	0		198809999999963	2653
21	7	7	11	27	LAWINE	FELSBLOCK	SCHNEE	0		128970000000019	1983
21	7	7	12	3	AUSBILDUNG	ZUKUNFT	STUDIUM	0		182359999999963	2815
21	7	7	13	36	VERMITTLUNG	INTERVIEW	ÜBERWEISUNG	0		277540000000037	4807
21	7	7	14	25	METHODE	VERSUCH	VERSUCH	1		414340000000037	5159
21	7	7	15	19	UMWELT	GEFÄHRDUNG		0		-1	-1
21	7	7	16	6	HEKTAR	ZAUN	FLÄCHE	0		110759999999963	2147
21	7	7	17	5	ZITRONE	ERDBEERE	TOMATE	0		1703.5	3479
21	7	7	18	10	EIFERSUCHT	GRUND	LIEBE	0		1727.5	2503
21	7	7	19	8	FIEBER	ERSCHÖPFUNG	ERREGER	0		355159999999963	10399
21	7	7	20	23	SCHÄDEL	LEICHE	KOPF	0		163159999999963	2455
21	7	7	21	4	WEISE	ART	DUMM	0		151959999999963	6303
21	7	7	22	31	TODESKAMPF	LEBEN	LEBEN	1		551159999999963	6391
21	7	7	23	24	DOKTOR	KLINIK	KRANKENHAUS	0		198359999999963	3885
21	7	7	24	35	HAUSSCHUHE	PFEIFE	PANTOFFEL	0		162220000000019	2737
21	7	7	25	26	ANTWORT	BEKENNTNIS	FRAGE	0		927.5	1495
21	7	7	26	40	ARGUMENT	ENTSCHEIDUNG	EINSICHT	0		390359999999963	4919
21	7	7	27	18	STANGE	STOSS	EISEN	0		221690000000037	2865
21	7	7	28	1	HERZLICHKEIT	GEHÄSSIGKEIT		0		338159999999963	16453
21	7	7	29	39	ÄRGER	FEINDSELIGKEIT	WUT	0		1415.5	1799
21	7	7	30	37	MIKROSKOP	BAKTERIEN	BAKTERIEN	1		3687.5	5066
21	7	7	31	21	KRANKENWAGEN	NOTFALL	ALARM	0		387209999999963	4612
21	7	7	32	13	ERFOLG	LEBENSLAUF	PECH	0		4567	5165
21	7	7	33	33	CHARME	HERZ	FLIRTEN	0		214559999999963	3713
21	7	7	34	28	ENTFÜHRUNG	AUSBEUTE	DRAMA	0		343159999999963	6395
21	7	7	35	12	WHISKY	DUDELSACK	GIN	0		584359999999963	6411
21	7	7	36	9	STEUER	UNTERSCHLAGUNG	GELD	0		247809999999963	2938
21	7	7	37	7	BOTSCHAFTER	NATIONALITÄT	VERMITTLER	0		177040000000037	5319
21	7	7	38	32	ZERSTÖRUNG	AUSROTTUNG	AUFBAU	0		166159999999963	2533
21	7	7	39	14	PROFESSOR	HOCHSCHULE	STUDENT	0		115959999999963	1919
21	7	7	40	17	VERSCHIEDENHEIT	GEGENTEIL	GEMEINSAMKEIT	0		179940000000037	3196
21	8	8	1	36	LEERE	DUMPFHEIT	VOLL	0		175079999999981	2414
21	8	8	2	19	LERCHE	FRÖHLICHKEIT	LINDE	0		513329999999981	5871
21	8	8	3	11	REIZ	REAKTION	NERV	0		199179999999981	2767
21	8	8	4	8	FAMILIE	MUTTER	SCHWESTER	0		177570000000019	3229
21	8	8	5	31	VERWALTUNG	GENEHMIGUNG	GERICHT	0		2711	3779
21	8	8	6	29	SÄUGLING	WIEGE	BABY	0		177359999999963	2249
21	8	8	7	17	THEMA	INTERESSE		0		-1	-1
21	8	8	8	27	ERFAHRUNG	UNWISSENHEIT	UNGEWISSHEIT	0		233770000000019	4161
21	8	8	9	33	GETRÄNK	SCHAUM	MAHLZEIT	0		323959999999963	4847
21	8	8	10	15	PLAKAT	HAMMER	PROPAGANDA	0		375770000000019	5317
21	8	8	11	34	ENTSPANNUNG	BEDROHUNG	KONFLIKT	0		303170000000019	4287
21	8	8	12	32	MÜNDIGKEIT	ABHÄNGIGKEIT	WAHL	0		196759999999963	2983
21	8	8	13	25	STIMMUNG	ATMOSPHÄRE	ATMOSPHÄRE	1		148070000000019	3759
21	8	8	14	13	BÜSTENHALTER	BUSEN	BUSEN	1		199159999999963	2729
21	8	8	15	10	IRRTUM	MISSVERSTÄNDNIS	WAHRHEIT	0		186179999999981	2669
21	8	8	16	24	SOZIALIST	PAROLE	NATIONALIST	0		137279999999981	2983
21	8	8	17	22	BEGINN	FOLGE	ENDE	0		115979999999981	1935
21	8	8	18	38	PFEFFER	BUTTER	SALZ	0		109579999999981	1639
21	8	8	19	21	ERMÜDUNG	KREISLAUF	WACH	0		191179999999981	2551
21	8	8	20	37	FISCHER	MEER	SAMMLER	0		3268.5	4547
21	8	8	21	23	ÄRA	ZEITALTER	EPOCHE	0		139079999999981	2251
21	8	8	22	30	STRAND	VERGNÜGEN	MEER	0		146370000000019	2031
21	8	8	23	12	ABFALL	SCHMUTZ	MÜLL	0		248759999999963	3407
21	8	8	24	16	PERSON	SCHADEN	INDIVIDUUM	0		487979999999981	10067
21	8	8	25	18	BLASE	BAUCH	NIERE	0		189170000000019	2667
21	8	8	26	9	BEMÜHUNGEN	ANSTRENGUNG	FAULHEIT	0		335190000000037	4903
21	8	8	27	40	GESTALTUNG	LANDSCHAFT	DARSTELLUNG	0		223929999999981	3879
21	8	8	28	5	JUNGFRAU	SCHLEIER		0		-1	-1
21	8	8	29	3	GABEL	SOSSE	MESSER	0		112979999999981	2361
21	8	8	30	39	RÄUBER	DIEBSTAHL	DIEB	0		120559999999963	2107
21	8	8	31	4	TRANSPORT	LAGER	ABFUHR	0		458690000000037	7003
21	8	8	32	35	LEICHTIGKEIT	SCHWERKRAFT	SCHWER	0		108779999999981	1847
21	8	8	33	26	ADMIRAL	WAFFENRUHE		0		250370000000019	3809
21	8	8	34	1	WOHNUNG	HEIM	HAUS	0		196559999999963	2439
21	8	8	35	14	LÜGE	WAHRHEIT	WAHRHEIT	1		851799999999814	2197
21	8	8	36	2	GELEGENHEIT	LIEBSCHAFT	CHANCE	0		142370000000019	2111
21	8	8	37	28	SCHATTEN	EXISTENZ	LICHT	0		108420000000019	1751
21	8	8	38	20	FLEISCH	RAUBTIER	GEMÜSE	0		224759999999963	3359
21	8	8	39	6	DICHTER	ZITAT	POET	0		127979999999981	1919
21	8	8	40	7	FENSTER	BEWOHNER	RAHMEN	0		129390000000037	2319
								50
