## Supplementary material for "Vast amounts of encoded items nullify but do not reverse the effect of sleep on declarative memory": Dataset: PAL_21_1_3.xlsx

### Sheet: Sheet1
VP_Nr	Block	VersioN	counter	pair_code	cue	correct_answer	answer		accuracy	reactiontime1	reactiontime2
21	1	1	1	13	KUGEL	QUADRAT	SCHREIBER	0		2888.2	3793
21	1	1	2	8	BARGELD	WERT	GOLD	0		2487.4	3319
21	1	1	3	27	GRUNDRECHT	VERFASSUNG	GESETZ	0		1255.4	2367
21	1	1	4	31	NÄSSE	GEWITTER	FEUCHT	0		943400000000001	1703
21	1	1	5	17	STAUB	SAUBERKEIT	SCHMUTZ	0		1080.8	2463
21	1	1	6	23	SÄNGER	KÜNSTLER	ARTIST	0		1039.3	1775
21	1	1	7	24	BEDÜRFNIS	WERBUNG	VERLANGEN	0		4735.2	5751
21	1	1	8	14	STERN	WEIHNACHTEN	SONNE	0		1751.3	2487
21	1	1	9	32	EINGEBUNG	IDEE	IDEE	1		1034.4	1679
21	1	1	10	7	ZEITUNG	DRUCK	DRUCK	1		1231.4	2800
21	1	1	11	36	RÜCKSCHRITT	VERGANGENHEIT	FORTSCHRITT	0		2023.4	5650
21	1	1	12	28	URHEBER	KAUSALITÄT	VERLAG	0		2801.9	3587
21	1	1	13	26	SKLAVE	KÖNIG	KÖNIG	1		1607.2	2743
21	1	1	14	2	MASCHINE	APPARAT	MOTOR	0		1494.8	2279
21	1	1	15	4	STURM	WINDHAUCH	WIND	0		2911.3	3735
21	1	1	16	10	ABSPRACHE	VERTRAG	BESTECHUNG	0		2911.4	5447
21	1	1	17	16	VOGEL	KATZE	KÄFIG	0		130339999999999	2791
21	1	1	18	33	RÜSTUNG	ANGRIFF	SCHWERT	0		1159.2	2084
21	1	1	19	18	TRINKSPRUCH	SPRICHWORT	WORTSPIEL	0		146739999999999	3931
21	1	1	20	1	PELZ	FUCHS	MANTEL	0		115939999999999	1863
21	1	1	21	40	PUPPE	KIND	KIND	1		2207.2	2824
21	1	1	22	38	FÄHIGKEIT	VERANLAGUNG	EIGENSCHAFT	0		1790.2	3007
21	1	1	23	20	INFORMATION	INHALT	METHODE	0		274339999999999	4095
21	1	1	24	34	EMPFEHLUNG	RAT	VORSCHLAG	0		204760000000001	3456
21	1	1	25	22	LÖSUNG	PROBLEM	ANTWORT	0		193539999999999	2791
21	1	1	26	12	NUTZEN	KOSTEN	VORTEIL	0		1159.2	2079
21	1	1	27	5	BERUF	ANERKENNUNG	FEUERWEHR	0		2887.3	5968
21	1	1	28	21	DEMOKRATIE	SYSTEM	DIKTATUR	0		414339999999999	5447
21	1	1	29	11	GEHIRN	BEWUSSTSEIN	KÖRPER	0		172739999999999	4567
21	1	1	30	39	SCHAMGEFÜHL	KÖRPER	NEID	0		1775.2	2367
21	1	1	31	15	BECHER	KAFFEE	ZYLINDER	0		203939999999999	3266
21	1	1	32	19	ERDE	STEIN	LEHM	0		1917.2	2909
21	1	1	33	37	ANEKDOTE	WITZ	GEDICHT	0		1303.3	2111
21	1	1	34	6	CHAOS	STRUKTUR	ORDNUNG	0		1231.3	2204
21	1	1	35	25	SPASS	FEIER	ERNST	0		125010000000001	1770
21	1	1	36	3	STILLE	EINSAMKEIT	EINSAMKEIT	1		132739999999999	3103
21	1	1	37	35	FIGUR	BRETT	PERSON	0		239120000000001	3711
21	1	1	38	9	FORM	KREIS	KREIS	1		187129999999999	2392
21	1	1	39	30	BEGRIFF	BEDEUTUNG	DEFINITION	0		219579999999999	3521
21	1	1	40	29	MANGEL	VERZICHT	ÜBERSCHUSS	0		174310000000001	3340
21	2	2	1	19	GEISEL	GEFANGENER	TERRORIST	0		2812.5	5484
21	2	2	2	24	GNADE	BARMHERZIGKEIT	TOD	0		206330000000005	2559
21	2	2	3	8	BERG	HÜTTE	HÜGEL	0		1655.5	2444
21	2	2	4	30	SPRACHE	AKUSTIK	NATIONALITÄT	0		2051.5	5291
21	2	2	5	3	VERLUST	ABNAHME	GEWINN	0		1183.5	1967
21	2	2	6	29	TAL	WIESE	GEBIRGE	0		148939999999991	2742
21	2	2	7	2	MALER	PIANIST	MUSIKER	0		194280000000005	2823
21	2	2	8	5	FREUND	VERTRAUEN	VERLOBTER	0		160730000000005	3002
21	2	2	9	22	MACHT	HERRSCHER	GELD	0		260019999999995	3149
21	2	2	10	7	GRAS	VIEH	GRÜN	0		125530000000005	2623
21	2	2	11	6	ZUWACHS	FORTSCHRITT	VERLUST	0		1207.5	2136
21	2	2	12	32	TRAUM	WIRKLICHKEIT	WIRKLICHKEIT	1		120630000000005	3220
21	2	2	13	35	ANFORDERUNG	SCHWIERIGKEIT	ANSPRUCH	0		461130000000005	5819
21	2	2	14	11	EHE	VERLOBUNG	VERLOBUNG	1		115930000000005	6327
21	2	2	15	21	ANSTAND	SITTE	ASOZIAL	0		276730000000005	4122
21	2	2	16	9	GESPENST	ERSCHEINUNG	GEIST	0		167630000000005	2292
21	2	2	17	13	TIER	FROSCH	WURM	0		1911.5	4056
21	2	2	18	38	NEFFE	GROSSMUTTER	NICHTE	0		107510000000009	1815
21	2	2	19	18	SCHMETTERLING	BLÜTE	KÄFER	0		3615.5	4544
21	2	2	20	17	VERSCHLEIERUNG	KOPFTUCH	KOPFTUCH	1		148060000000009	3409
21	2	2	21	20	BEGRÜSSUNG	FREUNDLICHKEIT	HALLO	0		207239999999991	3004
21	2	2	22	16	KRITERIUM	AUSWAHL	ANFORDERUNG	0		1775.5	3239
21	2	2	23	31	HÄRTE	KRAFT	WEICH	0		1182.5	4119
21	2	2	24	39	FASS	KELLER	RUND	0		113530000000005	1871
21	2	2	25	26	FRAGE	EINWAND	ANTWORT	0		962800000000047	2015
21	2	2	26	37	DÄMMERUNG	MORGENGRAUEN	MORGENGRAUEN	1		115639999999991	5439
21	2	2	27	10	ILLUSION	WAHRNEHMUNG	WIRKLICHKEIT	0		1231.5	3999
21	2	2	28	4	KRITIK	ZWEIFEL	LOB	0		255719999999995	3031
21	2	2	29	28	UHR	KIRCHE	ZEIT	0		127760000000009	1704
21	2	2	30	40	POSTKUTSCHE	PFERD	PFERD	1		1110.5	1969
21	2	2	31	1	BLICK	PERSPEKTIVE	AUGE	0		106019999999995	1556
21	2	2	32	25	DISZIPLIN	GEHORSAM	TECHNIK	0		4519.5	6392
21	2	2	33	36	AUSWERTUNG	ERGEBNIS	ERGEBNIS	1		1374.5	2558
21	2	2	34	27	SCHICKSAL	IRONIE	IRONIE	1		2695.5	3695
21	2	2	35	34	PRÜFUNG	MISSERFOLG	FRAGEN	0		1271.5	4806
21	2	2	36	23	BUNGALOW	SIEDLUNG	FLUG	0		1912.5	2720
21	2	2	37	14	HAUT	BLUT	BLUT	1		205530000000005	3711
21	2	2	38	12	KOMÖDIE	DRAMA	DRAMA	1		975.5	1567
21	2	2	39	33	ERLÖSUNG	HIMMELREICH	HÖLLE	0		181530000000005	2575
21	2	2	40	15	SEEGANG	DAMPFER	SCHIFF	0		139589999999991	2151
21	3	3	1	37	WOLLE	KLEIDUNG	SCHAF	0		203070000000019	2550
21	3	3	2	22	ZEIT	URSPRUNG	UHR	0		106370000000019	1471
21	3	3	3	35	PROFIL	PHOTOGRAPHIE	BILD	0		195579999999981	2465
21	3	3	4	26	BEWEIS	TATSACHE	MORD	0		210160000000009	2693
21	3	3	5	4	STUHL	SESSEL	SITZ	0		113570000000019	2295
21	3	3	6	19	GESUNDHEIT	IMPFUNG	KRANK	0		1351.5	3719
21	3	3	7	36	JUNGE	MÄDCHEN	MÄDCHEN	1		895600000000093	2079
21	3	3	8	13	HELDENMUT	TAPFERKEIT	FEIGE	0		224770000000019	2719
21	3	3	9	31	VERGLEICH	GLEICHNIS		0		159170000000019	11367
21	3	3	10	33	AUTO	PRESTIGE	MOTOR	0		1391.5	2271
21	3	3	11	34	ERDGESCHOSS	DACHBODEN	GEBÄUDE	0		127770000000019	4399
21	3	3	12	8	MEINEID	EHRENHAFTIGKEIT	HASS	0		211170000000019	2751
21	3	3	13	40	PLAN	GROSSSTADT	STRATEGIE	0		1631.5	3367
21	3	3	14	3	TÄUSCHUNG	ECHTHEIT	ILLUSION	0		2591.5	4135
21	3	3	15	32	CHANCE	BEGEGNUNG	GELEGENHEIT	0		295960000000009	4095
21	3	3	16	15	PAPIER	BRIEF	SCHERE	0		103970000000019	1823
21	3	3	17	9	ANSICHT	MEINUNG	SUBJEKTIV	0		1655.5	3095
21	3	3	18	24	RICHTER	GERECHTIGKEIT	GERICHT	0		139970000000019	2559
21	3	3	19	27	ALKOHOL	OPIUM	OPIUM	1		182370000000019	2987
21	3	3	20	23	ARMUT	ELEND	REICHTUM	0		115160000000009	2811
21	3	3	21	7	NORM	MORAL		0		-1	-1
21	3	3	22	21	STOLZ	RUHM	HASS	0		1799.5	4071
21	3	3	23	5	INDUSTRIE	BRANCHE	MOTOR	0		1279.5	1943
21	3	3	24	20	LARVE	RAUPE	INSEKT	0		1441.5	2769
21	3	3	25	30	TAT	ABSICHT	MORD	0		1061.5	2341
21	3	3	26	11	APFEL	PFIRSICH	BIRNE	0		103970000000019	1607
21	3	3	27	14	FORDERUNG	GEHALT	ANSPRUCH	0		189429999999981	3151
21	3	3	28	28	SEGEN	SCHÖPFER	KIRCHE	0		139810000000009	2247
21	3	3	29	17	GEIST	FLASCHE	GESPENST	0		118079999999981	5208
21	3	3	30	38	DEFINITION	KONZEPT	BEGRIFF	0		139589999999991	2559
21	3	3	31	39	GESCHREI	PANIK	STILLE	0		205039999999991	3005
21	3	3	32	29	PUDDING	SÜSSIGKEITEN	SPEISE	0		236770000000019	3663
21	3	3	33	1	GIFT	MORD	TOD	0		142120000000019	1943
21	3	3	34	12	DAMPF	LOKOMOTIVE	LOKOMOTIVE	1		155970000000019	2915
21	3	3	35	10	LEIDENSCHAFT	KUSS	LIEBE	0		2261	2979
21	3	3	36	2	VULKAN	EXPLOSION	EXPLOSION	1		942700000000186	2623
21	3	3	37	6	BESITZ	ANTEIL	ERGREIFEN	0		2231.5	6135
21	3	3	38	25	ZWIELICHT	UNTERWELT	DÄMMERUNG	0		139970000000019	2647
21	3	3	39	16	GEBÄUDE	HOTEL	AUFZUG	0		243620000000019	3815
21	3	3	40	18	GEDÄCHTNIS	ELEFANT	LEISTUNG	0		234170000000019	3526
21	4	4	1	20	ANDEUTUNG	VERDACHT	FLIRT	0		152939999999991	2244
21	4	4	2	14	ERGÄNZUNG	ZUSATZ	ZUSATZ	1		134179999999981	2149
21	4	4	3	17	KLIPPE	ABGRUND	HAN	0		103979999999981	1489
21	4	4	4	34	SCHLEMMER	LECKERBISSEN	SCHLECKEN	0		167429999999981	3413
21	4	4	5	25	BETTLER	UNGLÜCK	REICH	0		134360000000009	2455
21	4	4	6	21	DIAMANT	GOLD	GOLD	1		927600000000093	1423
21	4	4	7	30	MUSIKER	AKKORDEON	KÜNSTLER	0		143979999999981	2647
21	4	4	8	35	FAHNE	EROBERUNG	SCHIFF	0		156760000000009	2297
21	4	4	9	2	SCHÜLER	DOZENT	STUDENT	0		949600000000093	1779
21	4	4	10	33	BEGABUNG	VERERBUNG	SCHLAU	0		3023	5139
21	4	4	11	5	MÖNCH	NONNE	KLOSTER	0		1010.5	2077
21	4	4	12	38	SAUERSTOFF	LUFT	LUFT	1		1893	2771
21	4	4	13	8	GLÜCK	ZUFALL	PECH	0		108360000000009	1699
21	4	4	14	24	LABYRINTH	SUCHE	SUCHE	1		975600000000093	2111
21	4	4	15	16	ERFORSCHUNG	PATENT	PROFESSOR	0		486910000000009	6079
21	4	4	16	10	ZIEL	RICHTUNG	ANFANG	0		215960000000009	2815
21	4	4	17	9	LAUNE	HUMOR		0		275179999999981	4759
21	4	4	18	39	GESCHICHTE	ENTWICKLUNG	HISTORIE	0		139979999999981	2607
21	4	4	19	22	ZIMMER	ECKE	ECKE	1		151160000000009	2133
21	4	4	20	26	DICKICHT	WALD	HECHT	0		212179999999981	2789
21	4	4	21	29	ANFÜHRER	CHEF	EINZELGÄNGER	0		336379999999981	9229
21	4	4	22	23	GEDICHT	LIEBE	POET	0		142160000000009	3839
21	4	4	23	27	VERRAT	TREUE	LOYAL	0		212129999999981	3289
21	4	4	24	28	GÖTTIN	GEBET	GOTT	0		162129999999981	2291
21	4	4	25	36	POLIZIST	WACHE	GESETZ	0		317579999999981	4023
21	4	4	26	40	GENUSS	ZIGARRE	KAVIAR	0		1865	3433
21	4	4	27	13	NAGEL	METALL	EISEN	0		102179999999981	1749
21	4	4	28	4	ANGEBOT	MARKT	RABATT	0		334379999999981	4599
21	4	4	29	37	ANGST	SCHLANGE	FURCHT	0		129570000000019	2199
21	4	4	30	7	HIMMEL	FIRMAMENT	HÄLLE	0		1159.5	2295
21	4	4	31	19	BETRAG	WECHSEL	QUITTUNG	0		473510000000009	6343
21	4	4	32	3	SALAT	GARTEN	SOSSE	0		187170000000019	2839
21	4	4	33	31	MERKMAL	DETAIL	EIGENSCHAFT	0		108779999999981	2151
21	4	4	34	1	GRUPPE	VERSAMMLUNG	GEMEINSCHAFT	0		326389999999991	4787
21	4	4	35	6	STIRN	KINN	KOPF	0		977799999999814	2379
21	4	4	36	18	BESESSENHEIT	TEUFEL	VERNARRT	0		177360000000009	2981
21	4	4	37	15	MOOR	SUMPF	SUMPF	1		125270000000019	2319
21	4	4	38	12	THEORIE	AUSNAHME	GEDANKE	0		402379999999981	4879
21	4	4	39	11	AUFGABE	ERLEDIGUNG	ZIEL	0		179970000000019	2295
21	4	4	40	32	DIENER	HALTUNG	KÖNIG	0		328779999999981	4327
21	5	5	1	17	SCHIFF	DOCK	BRUCH	0		143020000000019	2341
21	5	5	2	1	KRUG	BIER	FASS	0		255179999999981	3263
21	5	5	3	25	SPORT	SCHWEISS	FUSSBALL	0		1944	3883
21	5	5	4	32	FABRIK	PRODUKTION	ARBEITER	0		105990000000037	2980
21	5	5	5	15	TROPEN	AMAZONAS	REGENWALD	0		231979999999981	3296
21	5	5	6	36	STRASSE	TEER	TEER	1		153579999999981	2063
21	5	5	7	39	VERLETZUNG	SCHORF	SCHROF	1		1744	2439
21	5	5	8	40	FLOTTE	DECK	SCHIFF	0		174379999999981	2496
21	5	5	9	35	GETREIDE	DINKEL	HOPFEN	0		203390000000037	3224
21	5	5	10	34	EREIGNIS	FEST	EVENT	0		187190000000037	2579
21	5	5	11	29	PINSEL	LEINWAND	HAAR	0		1763	2403
21	5	5	12	31	AUFTRAG	ARBEIT	AUFGABE	0		127990000000037	4617
21	5	5	13	4	MAUER	BRÜSTUNG	STEIN	0		338979999999981	4310
21	5	5	14	24	INFEKTION	SCHMERZEN	ERREGER	0		1112	3008
21	5	5	15	33	REPTIL	ECHSE	ECHSE	1		1063	1983
21	5	5	16	5	ORCHESTER	KONZERT	SYMPHONIE	0		1424	4008
21	5	5	17	18	BAHNHOF	KIOSK	ZUG	0		134390000000037	1791
21	5	5	18	7	AUFSTAND	REBELLION	REVOLUTION	0		1160	2987
21	5	5	19	11	MÖBEL	LEHNE	SESSEL	0		149179999999981	2628
21	5	5	20	2	GELENK	KEULE	KNÖCHEL	0		2104	3264
21	5	5	21	27	SCHAUSPIEL	BÜHNE	DRAMA	0		2148.5	2816
21	5	5	22	21	BÜNDNIS	PAKT	ALLIANZ	0		1704	3552
21	5	5	23	12	FLOCKEN	SCHNEE	GETREIDE	0		222379999999981	3339
21	5	5	24	3	BRÜCKE	SAN FRANCISCO	FLUSS	0		352379999999981	4219
21	5	5	25	6	GLAUBE	BIBEL	RELIGION	0		104959999999963	2480
21	5	5	26	23	ZÜGEL	WENDE	PFERD	0		111179999999981	1824
21	5	5	27	10	INSTRUMENT	OBOE	TROMPETE	0		139179999999981	3955
21	5	5	28	13	GESICHT	MASKE	HAUT	0		113179999999981	1609
21	5	5	29	22	NATUR	PFLANZE	GRAS	0		2626	3170
21	5	5	30	16	REISE	KONTINENT	FLUG	0		1088	2008
21	5	5	31	19	SCHULE	HOLZ	UNI	0		161579999999981	2656
21	5	5	32	20	RIESE	SCHRITT	MAUS	0		2768	3385
21	5	5	33	30	HEER	INFANTERIE	INFANTERIE	1		235959999999963	6654
21	5	5	34	37	WEBER	KAMM	KNECHT	0		131829999999981	2296
21	5	5	35	26	FAHRRAD	PEDAL	AUTO	0		252779999999981	3096
21	5	5	36	38	FAHRZEUG	KETTE	ZUG	0		2888	3344
21	5	5	37	9	KAUFHAUS	SCHAUFENSTER	GALERIE	0		992	2059
21	5	5	38	28	STIFT	KAPPE	BLEI	0		1319.5	1940
21	5	5	39	14	ANGABE	ZEUGE		0		-1	-1
21	5	5	40	8	HEFT	NOTE	LÖCHER	0		2412.5	4329
21	6	6	1	5	EISENBAHN	SCHIENE	SCHIENE	1		149959999999963	3896
21	6	6	2	37	STRAUSS	TULPEN	TULPEN	1		172690000000037	2719
21	6	6	3	19	THEATER	REIHE	DRAMA	0		111090000000037	1660
21	6	6	4	6	DYNAMO	LICHT	LICHT	1		125090000000037	1915
21	6	6	5	36	INSEKT	LIBELLE	WURM	0		165609999999963	2248
21	6	6	6	33	LADEN	REKLAME	DIEB	0		113590000000037	1704
21	6	6	7	15	GEFÄNGNIS	VERGEHEN	WÄRTER	0		146309999999963	2247
21	6	6	8	18	KAMPF	SIEG	TOD	0		130409999999963	1656
21	6	6	9	35	KÜSTE	DÜNE	KLIFF	0		125220000000019	2296
21	6	6	10	40	RADIO	STIMME	WELLEN	0		137609999999963	2064
21	6	6	11	30	BUCH	SCHRIFTSTELLER	HALTER	0		1460	2320
21	6	6	12	16	NACHT	SCHEINWERFER	TAG	0		101570000000019	1519
21	6	6	13	1	UFER	DAMM	FLUSS	0		2289	2977
21	6	6	14	3	GEBIRGE	EDELWEISS	TAL	0		123209999999963	1633
21	6	6	15	7	TONNE	REGEN	GEFÄSS	0		199109999999963	3839
21	6	6	16	20	RINGE	BAUM	GOLD	0		156009999999963	2864
21	6	6	17	27	MUSEUM	ÄGYPTEN	ALT	0		123109999999963	1636
21	6	6	18	4	WINTER	UNFALL	SOMMER	0		914200000000186	1674
21	6	6	19	8	FLUGZEUG	TOMATENSAFT	LUFT	0		992	3128
21	6	6	20	10	TANNE	RINDE	BAUM	0		118320000000019	1840
21	6	6	21	12	ZEUS	HADES	HADES	1		1092	1877
21	6	6	22	17	REVOLVER	KALIBER	KUGEL	0		1346	2039
21	6	6	23	2	WEIN	BLUME	GENUSS	0		148209999999963	2762
21	6	6	24	31	ORKAN	WIRBEL	WIND	0		1560	2107
21	6	6	25	28	BIBLIOTHEK	SIGNATUR	TISCH	0		255609999999963	3719
21	6	6	26	11	SCHACH	TURM	FIGUR	0		1301	1990
21	6	6	27	26	KÜCHE	EIMER	WERKZEUG	0		4423	6180
21	6	6	28	34	MUSKEL	SEHNE	NERV	0		181909999999963	2620
21	6	6	29	22	ENERGIE	ÖL	UNENDLICH	0		203079999999981	3200
21	6	6	30	25	AQUARELL	GALERIE	WASSER	0		2318	3214
21	6	6	31	38	FISCH	SCHUPPEN	SCHUPPEN	1		140020000000019	2536
21	6	6	32	39	LABOR	PIPETTE	KITTEL	0		196140000000037	3904
21	6	6	33	9	HERD	FEUER	PLATTE	0		1275.5	2064
21	6	6	34	14	HOCHZEIT	ALTAR	SCHEIDUNG	0		130409999999963	2181
21	6	6	35	24	SPIELZEUG	PLASTIK	PLASTIK	1		214159999999963	3074
21	6	6	36	23	NÄHEN	KREUZSTICH	WOLLE	0		156009999999963	2176
21	6	6	37	29	GRILLEN	SOMMER	FLEISCH	0		120709999999963	2088
21	6	6	38	32	SCHMIED	HUFEISEN	SCHWERT	0		103570000000019	2031
21	6	6	39	21	ARZT	PRAXIS	KRANKENHAUS	0		184809999999963	3264
21	6	6	40	13	VERORDNUNG	BESCHEID	STRAFE	0		224490000000037	3175
21	7	7	1	6	HEKTAR	ZAUN	FLÄCHE	0		121920000000019	2020
21	7	7	2	29	ALGEBRA	FUNKTION	FUNKTION	1		104720000000019	2679
21	7	7	3	28	ENTFÜHRUNG	AUSBEUTE	DRAMA	0		136729999999981	2205
21	7	7	4	1	HERZLICHKEIT	GEHÄSSIGKEIT		0		-1	-1
21	7	7	5	18	STANGE	STOSS	EISEN	0		137529999999981	1991
21	7	7	6	21	KRANKENWAGEN	NOTFALL	ARZT	0		193529999999981	2553
21	7	7	7	8	FIEBER	ERSCHÖPFUNG	ERREGER	0		120420000000019	2157
21	7	7	8	32	ZERSTÖRUNG	AUSROTTUNG	AUFBAU	0		177509999999963	2743
21	7	7	9	7	BOTSCHAFTER	NATIONALITÄT	NACHRICHT	0		378320000000019	5559
21	7	7	10	27	LAWINE	FELSBLOCK	SCHNEE	0		975099999999627	1727
21	7	7	11	16	FUSSKNÖCHEL	ARM	GELENK	0		1114	1799
21	7	7	12	26	ANTWORT	BEKENNTNIS	FRAGE	0		990200000000186	1543
21	7	7	13	40	ARGUMENT	ENTSCHEIDUNG	BEWEIS	0		153520000000019	2247
21	7	7	14	33	CHARME	HERZ	FLIRT	0		146309999999963	2343
21	7	7	15	31	TODESKAMPF	LEBEN	ÜBERLEBEN	0		209590000000037	3687
21	7	7	16	5	ZITRONE	ERDBEERE	ERDBEERE	1		179909999999963	2959
21	7	7	17	19	UMWELT	GEFÄHRDUNG	SCHÄDIGUNG	0		267879999999981	4735
21	7	7	18	9	STEUER	UNTERSCHLAGUNG	HINTERZIEHUNG	0		125529999999981	3343
21	7	7	19	25	METHODE	VERSUCH	VERSUCH	1		179129999999981	2767
21	7	7	20	14	PROFESSOR	HOCHSCHULE	STUDENT	0		100990000000037	1679
21	7	7	21	20	TINTE	BLEISTIFT	BLEISTIFT	1		143909999999963	2367
21	7	7	22	23	SCHÄDEL	LEICHE	KOPF	0		895299999999814	1559
21	7	7	23	17	VERSCHIEDENHEIT	GEGENTEIL	GEMEINSAM	0		137009999999963	3175
21	7	7	24	34	EMANZIPATION	GLEICHSTELLUNG		0		-1	-1
21	7	7	25	13	ERFOLG	LEBENSLAUF	MISSLUNGEN	0		283329999999981	5111
21	7	7	26	36	VERMITTLUNG	INTERVIEW	ÜBERWEISUNG	0		347909999999963	5039
21	7	7	27	3	AUSBILDUNG	ZUKUNFT	STUDIUM	0		241529999999981	3383
21	7	7	28	4	WEISE	ART	DUMM	0		127909999999963	2015
21	7	7	29	11	ÜBERBLICK	STANDPUNKT	ZUSAMMENFASSUNG	0		338329999999981	5087
21	7	7	30	22	SCHLEIM	HAFER	ZÄH	0		158309999999963	1943
21	7	7	31	2	KAMMER	GEKLAPPER	KLEIN	0		165159999999963	3885
21	7	7	32	38	ZAUBERER	ENTHÜLLUNG	MAGIER	0		124129999999981	1939
21	7	7	33	12	WHISKY	DUDELSACK	GIN	0		120529999999981	1701
21	7	7	34	15	SCHLAMM	HÜRDE	SCHMUTZ	0		343129999999981	6079
21	7	7	35	39	ÄRGER	FEINDSELIGKEIT	WUT	0		132729999999981	2319
21	7	7	36	30	DARBIETUNG	BEOBACHTUNG	VORFÜHRUNG	0		258309999999963	4975
21	7	7	37	35	HAUSSCHUHE	PFEIFE	PANTOFFEL	0		167459999999963	3335
21	7	7	38	10	EIFERSUCHT	GRUND	NEID	0		1183	1655
21	7	7	39	24	DOKTOR	KLINIK	ARZT	0		991099999999627	1943
21	7	7	40	37	MIKROSKOP	BAKTERIEN	ERREGER	0		108709999999963	2085
21	8	8	1	13	BÜSTENHALTER	BUSEN	BUSEN	1		125930000000075	2329
21	8	8	2	9	BEMÜHUNGEN	ANSTRENGUNG	UMSONST	0		132140000000037	2745
21	8	8	3	17	THEMA	INTERESSE		0		-1	-1
21	8	8	4	12	ABFALL	SCHMUTZ	DRECK	0		145930000000075	2243
21	8	8	5	29	SÄUGLING	WIEGE	KIND	0		105990000000037	1607
21	8	8	6	38	PFEFFER	BUTTER	SALZ	0		1081	2057
21	8	8	7	7	FENSTER	BEWOHNER	RAHMEN	0		924099999999627	1709
21	8	8	8	5	JUNGFRAU	SCHLEIER	FRAU	0		163140000000037	4231
21	8	8	9	1	WOHNUNG	HEIM	GEBÄUDE	0		144740000000037	2487
21	8	8	10	30	STRAND	VERGNÜGEN	WIESE	0		148740000000037	2127
21	8	8	11	10	IRRTUM	MISSVERSTÄNDNIS	FALSCH	0		108730000000075	1799
21	8	8	12	34	ENTSPANNUNG	BEDROHUNG	RUHE	0		269540000000037	3239
21	8	8	13	19	LERCHE	FRÖHLICHKEIT	BAUM	0		168730000000075	2463
21	8	8	14	18	BLASE	BAUCH	ORGAN	0		147130000000075	2247
21	8	8	15	24	SOZIALIST	PAROLE	NATIONALIST	0		111130000000075	4689
21	8	8	16	31	VERWALTUNG	GENEHMIGUNG	GERICHT	0		130130000000075	2419
21	8	8	17	4	TRANSPORT	LAGER	AUTO	0		151319999999925	2649
21	8	8	18	14	LÜGE	WAHRHEIT	WAHRHEIT	1		155519999999925	2575
21	8	8	19	25	STIMMUNG	ATMOSPHÄRE	ATMOSPHÄRE	1		123130000000075	4447
21	8	8	20	35	LEICHTIGKEIT	SCHWERKRAFT	SCHWER	0		122869999999925	1967
21	8	8	21	23	ÄRA	ZEITALTER	EPOCHE	0		113540000000037	2223
21	8	8	22	21	ERMÜDUNG	KREISLAUF	WACH	0		343130000000075	3999
21	8	8	23	8	FAMILIE	MUTTER	SINGLE	0		1823.5	2655
21	8	8	24	6	DICHTER	ZITAT	POET	0		125530000000075	1935
21	8	8	25	20	FLEISCH	RAUBTIER	RIND	0		215180000000075	2799
21	8	8	26	27	ERFAHRUNG	UNWISSENHEIT	ANFÄNGER	0		643930000000075	8303
21	8	8	27	26	ADMIRAL	WAFFENRUHE	INFANTERIE	0		127930000000075	3103
21	8	8	28	37	FISCHER	MEER	DICHTER	0		189540000000037	2943
21	8	8	29	39	RÄUBER	DIEBSTAHL	DIEB	0		320569999999925	4159
21	8	8	30	32	MÜNDIGKEIT	ABHÄNGIGKEIT	WAHL	0		136730000000075	2055
21	8	8	31	33	GETRÄNK	SCHAUM	COLA	0		1303.5	1847
21	8	8	32	16	PERSON	SCHADEN	GRUPPE	0		404730000000075	5111
21	8	8	33	28	SCHATTEN	EXISTENZ	LICHT	0		102330000000075	1751
21	8	8	34	22	BEGINN	FOLGE	ENDE	0		1135.5	1591
21	8	8	35	2	GELEGENHEIT	LIEBSCHAFT	CHANCE	0		103930000000075	1703
21	8	8	36	15	PLAKAT	HAMMER	BILD	0		1798	2391
21	8	8	37	40	GESTALTUNG	LANDSCHAFT	MALEN	0		243140000000037	3073
21	8	8	38	3	GABEL	SOSSE	MESSER	0		108540000000037	1989
21	8	8	39	11	REIZ	REAKTION	NERV	0		236380000000075	3119
21	8	8	40	36	LEERE	DUMPFHEIT	VOLL	0		144730000000075	2703
								42
