## Supplementary material for "Vast amounts of encoded items nullify but do not reverse the effect of sleep on declarative memory": Dataset: PAL_21_2_2.xlsx

### Sheet: Sheet1
VP_Nr	Block	VersioN	counter	pair_code	cue	correct_answer	answer		accuracy	reactiontime1	reactiontime2
21	1	9	1	28	GEMÜT	HEITERKEIT		0		-1	-1
21	1	9	2	19	VERBRENNUNG	PROZESSION	GRAD	0		4150.3	10415
21	1	9	3	27	STRICK	SCHLINGE	WOLLE	0		2405.5	3095
21	1	9	4	36	VERZIERUNG	PALAST	GRAZIE	0		2578.4	3367
21	1	9	5	25	FINDIGKEIT	EINFALL		0		-1	-1
21	1	9	6	39	ABRECHNUNG	BANKIER	QUITTUNG	0		11331	12819
21	1	9	7	11	GESCHOSS	PFEIL	KUGEL	0		3710.7	4359
21	1	9	8	4	TÜR	SCHRANK	FENSTER	0		182289999999999	3129
21	1	9	9	22	TAKT	HARFE	RHYTMUS	0		311510000000001	5390
21	1	9	10	6	BÜRGSCHAFT	VOLLMACHT	VERTRETER	0		286289999999999	4335
21	1	9	11	14	VERANSTALTUNG	ÖFFENTLICHKEIT	EREIGNIS	0		172710000000001	3735
21	1	9	12	3	GITTER	BESCHRÄNKUNG	GRENZE	0		240860000000001	3417
21	1	9	13	13	SARG	GRAB	KOFFER	0		340489999999999	4279
21	1	9	14	1	INSTANZ	GESETZGEBUNG		0		-1	-1
21	1	9	15	23	TOTSCHLAG	BRUTALITÄT	MORD	0		139110000000001	2079
21	1	9	16	5	KAMERAD	OPFER	FREUND	0		172689999999999	2537
21	1	9	17	29	RHEUMATISMUS	IMMUNITÄT	KRANKHEIT	0		356510000000001	5729
21	1	9	18	20	KUMMER	TRAURIGKEIT	LEID	0		1867	2411
21	1	9	19	37	STUDIUM	WIRTSCHAFT	STUDENT	0		198289999999999	2839
21	1	9	20	15	BÜCHEREI	VERLEIH	LERNEN	0		447110000000001	5351
21	1	9	21	33	ÄHNLICHKEIT	WIEDERHOLUNG	VERWANDT	0		191110000000001	4655
21	1	9	22	35	AUFPRALL	FALL	SCHLAG	0		17879.1	19223
21	1	9	23	8	ANHÄNGER	MEISTER	TRANSPORT	0		527910000000001	6447
21	1	9	24	38	SEILTÄNZER	SCHWERPUNKT	AKROBATIK	0		1485	3167
21	1	9	25	7	SPRÜHREGEN	FLUSS	FEUCHT	0		347910000000001	4051
21	1	9	26	32	GLETSCHER	POL	EIS	0		939100000000006	1299
21	1	9	27	10	VORTRAG	REDNER	PROFESSOR	0		2550.5	3687
21	1	9	28	26	DUFT	GERUCH	GERUCH	1		156189999999999	2321
21	1	9	29	31	ANREGUNG	BEISPIEL	IDEE	0		222220000000001	2813
21	1	9	30	16	KRANKHEIT	SYMPTOM	TOD	0		2887.5	4167
21	1	9	31	24	GANGSTER	VERBRECHEN	RAUB	0		215910000000001	2709
21	1	9	32	2	GEDULD	KONTROLLE	RUHE	0		122510000000001	1697
21	1	9	33	30	ZUGEHÖRIGKEIT	GENERATION	RASSE	0		352689999999999	4143
21	1	9	34	18	WELLE	FLUT	FLUT	1		158289999999999	2157
21	1	9	35	21	ORIENTIERUNG	AUSGANG	RICHTUNG	0		164910000000001	2481
21	1	9	36	9	KOCHTOPF	BÜGELEISEN	HERD	0		255070000000001	3047
21	1	9	37	17	SONATE	KLAVIER	MELODIE	0		159210000000001	2850
21	1	9	38	40	GESCHENK	UNDANK		0		-1	-1
21	1	9	39	12	HALLE	TURNIER	SPIEL	0		295010000000001	3743
21	1	9	40	34	REGEL	KOMBINATION	GESETZ	0		1836.5	3143
21	2	10	1	5	ANZUG	BÖRSE	SCHICK	0		183819999999995	2721
21	2	10	2	36	GESCHLECHT	MANN	WEIBLICH	0		1950	5580
21	2	10	3	4	FAHRT	AUTOBAHN	AUTO	0		532710000000009	5998
21	2	10	4	2	KAMERADSCHAFT	PARTNER	FREUNDE	0		174410000000009	2619
21	2	10	5	8	UMARMUNG	INTEGRATION	LIEBE	0		142019999999995	2700
21	2	10	6	27	MONSTER	MUT	GRAUEN	0		158319999999995	2508
21	2	10	7	7	LOYALITÄT	BRUDER	VERRAT	0		2505.5	3619
21	2	10	8	6	ABSCHLUSS	PROJEKT	SCHÜLER	0		184239999999991	3219
21	2	10	9	29	ZUSPITZUNG	PUNKT	HÖHEPUNKT	0		3310	5018
21	2	10	10	30	PASSION	ORGASMUS	LEIDENSCHAFT	0		991100000000093	2770
21	2	10	11	34	VERDROSSENHEIT	RESIGNATION	EIGENSCHAFT	0		310010000000009	4189
21	2	10	12	33	OPERATION	KOMA	DOKTOR	0		255010000000009	3599
21	2	10	13	23	SCHNORCHEL	ATLANTIK	TAUCHEN	0		240610000000009	3169
21	2	10	14	28	ANKÜNDIGUNG	EXAMEN	EREIGNIS	0		248419999999995	3476
21	2	10	15	20	SPIRALE	FRUCHTBARKEIT	SCHWANGERSCHAFT	0		431019999999995	7767
21	2	10	16	38	REDAKTEUR	KORRESPONDENZ	ZEITUNG	0		153530000000005	2344
21	2	10	17	21	ELITE	VERMÖGEN	ANFÄNGER	0		390210000000009	5510
21	2	10	18	15	PATIENT	THERAPIE	KRANKENHAUS	0		315119999999995	5847
21	2	10	19	11	DIREKTOR	GESCHÄFT	REDAKTEUR	0		279639999999991	7463
21	2	10	20	40	PEITSCHE	MISSHANDLUNG	HIEB	0		139110000000009	2319
21	2	10	21	37	NEUROSE	PSYCHOLOGIE	KRANKHEIT	0		467919999999995	5727
21	2	10	22	39	ERMORDUNG	GESTÄNDNIS	GERICHT	0		508710000000009	5919
21	2	10	23	18	FASCHIST	IDEOLOGIE	NATIONALIST	0		224069999999995	9823
21	2	10	24	13	BEOBACHTUNG	AUFMERKSAMKEIT	ANMERKUNG	0		413510000000009	5439
21	2	10	25	22	LIEGE	VERANDA	STUHL	0		201519999999995	2685
21	2	10	26	26	POLITIKER	ZUVERSICHT	REDE	0		14593.7	15122
21	2	10	27	17	KÄFER	RUINE		0		205510000000009	5983
21	2	10	28	31	SAMT	STOFF		0		-1	-1
21	2	10	29	35	VERLAUF	ENDUNG	CHRONIK	0		194310000000009	9327
21	2	10	30	1	PROGNOSE	GEWISSHEIT	SCHÄTZUNG	0		265510000000009	4711
21	2	10	31	12	ZENTIMETER	METER	METER	1		115910000000009	1995
21	2	10	32	16	STRICH	SKIZZE	LINIE	0		174269999999995	2524
21	2	10	33	3	LINIE	BUS	KREIS	0		362219999999995	4145
21	2	10	34	10	MAGEN	RESTAURANT	DARM	0		122910000000009	1779
21	2	10	35	25	PARADIES	MENSCH	HIMMEL	0		124910000000009	2081
21	2	10	36	14	ZUSAMMENHANG	VORZEICHEN	BINDUNG	0		711930000000005	8047
21	2	10	37	9	VOLK	GEMEINDE	GEMEINSCHAFT	0		175119999999995	5087
21	2	10	38	32	SCHIFFBRUCH	UNGLÜCKSFALL	KENTERN	0		333530000000005	5511
21	2	10	39	19	DROGE	VERHEIMLICHUNG	DICHT	0		416710000000009	11939
21	2	10	40	24	MAKEL	SELBSTBEWUSSTSEIN		0		-1	-1
21	3	11	1	30	STRATEGIE	NÄHERUNG	TAKTIK	0		168320000000019	2419
21	3	11	2	2	UNTAUGLICHKEIT	FAHRER	NUTZLOS	0		332889999999991	4303
21	3	11	3	26	HAND	GESTE	FUSS	0		123139999999991	1824
21	3	11	4	32	KRAMPF	BEIN	SCHMERZ	0		227020000000019	3649
21	3	11	5	31	KOPPEL	STIER		0		-1	-1
21	3	11	6	10	ZULASSUNG	NACHWEIS	ERLAUBNIS	0		148489999999991	2671
21	3	11	7	1	SCHALTER	FLUGHAFEN	KNOPF	0		142320000000019	2656
21	3	11	8	21	GANS	ENTE	ENTE	1		942399999999907	1414
21	3	11	9	4	MEDAILLE	WETTBEWERB	VERDIENST	0		189520000000019	3127
21	3	11	10	29	BUDE	KÜHLSCHRANK	GEBÄUDE	0		160720000000019	3127
21	3	11	11	28	VERSEUCHUNG	RATTE	RATTE	1		123120000000019	4143
21	3	11	12	12	ATOM	MOLEKÜL	ION	0		456720000000019	5111
21	3	11	13	7	BODEN	FUND	LEHM	0		943200000000186	1562
21	3	11	14	33	STURZ	REGIERUNG	FALL	0		170039999999991	2244
21	3	11	15	36	WALZER	GALA	SALSA	0		221820000000019	3175
21	3	11	16	20	VATERUNSER	RELIGION	NATIONALITÄT	0		264120000000019	7908
21	3	11	17	23	KATEGORIE	GÜLTIGKEIT	THEMEN	0		281020000000019	3666
21	3	11	18	27	DOLCH	STICH	STICH	1		177520000000019	2391
21	3	11	19	16	TRAKTOR	LENKSTANGE	BAUER	0		167639999999991	2370
21	3	11	20	3	COMPUTER	ZEITVERTREIB	PC	0		195029999999981	2364
21	3	11	21	39	GEWINNUNG	WERBER	VERDIENST	0		236720000000019	4496
21	3	11	22	15	ATTRAKTION	WELTWUNDER	EREIGNIS	0		518170000000019	6366
21	3	11	23	14	LEISTUNG	PROVISION	FÄHIGKEIT	0		255920000000019	4143
21	3	11	24	22	KARTE	HINDERNIS	TICKET	0		792739999999991	8615
21	3	11	25	11	SCHEIDUNG	INSTABILITÄT	EHE	0		103920000000019	1423
21	3	11	26	25	PHILOSOPHIE	SINN	DICHTER	0		203120000000019	2839
21	3	11	27	9	WAHL	GREMIUM	QUAL	0		1364.5	2671
21	3	11	28	38	WEG	WILLE	LAUFEN	0		430879999999981	5066
21	3	11	29	34	SYMBOL	WAPPEN	ZEICHEN	0		191210000000009	2679
21	3	11	30	6	AMATEUR	HOBBY	PROFI	0		145970000000019	2220
21	3	11	31	8	REKORD	ARBEITSLOSIGKEIT	MAXIMUM	0		338339999999991	6463
21	3	11	32	5	INSTITUTION	ABTEILUNG	VEREIN	0		375920000000019	4994
21	3	11	33	17	HANDSCHRIFT	BUCHSTABE	UNTERSCHRIFT	0		156420000000019	3076
21	3	11	34	40	WIND	ELEMENT	BÖE	0		167510000000009	3104
21	3	11	35	37	HIRTE	SCHAF	HIRSCH	0		202889999999991	3008
21	3	11	36	18	TREIBSTOFF	KILOMETER	BENZIN	0		129220000000019	2389
21	3	11	37	35	BEHANDLUNG	MANDEL	THERAPIE	0		1932	3662
21	3	11	38	19	BEGNADIGUNG	DROHUNG	TODESSTRAFE	0		368839999999991	5608
21	3	11	39	24	AUSSCHAU	GIPFEL	BEOBACHTUNG	0		245520000000019	5295
21	3	11	40	13	FEHLTRITT	VERANTWORTUNG	UNGENAU	0		305539999999991	4144
21	4	12	1	11	PROGRAMM	KINO	DATEI	0		463760000000009	5379
21	4	12	2	22	PARTEI	ABSTIMMUNG	SPD	0		526929999999981	5797
21	4	12	3	10	ZAUBERKÜNSTLER	TRICK	MAGIER	0		139639999999991	2319
21	4	12	4	28	UNSTERBLICHKEIT	AUFERSTEHUNG	STERBLICHER	0		633139999999991	8419
21	4	12	5	14	SCHLAFWANDELN	UNWIRKLICHKEIT		0		-1	-1
21	4	12	6	7	HIRN	STUDIE	KÖRPER	0		310360000000009	4263
21	4	12	7	13	STAAT	UNTERSTÜTZUNG	LAND	0		205239999999991	2788
21	4	12	8	6	SCHLACHTUNG	SCHWEIN	HINRICHTUNG	0		195939999999991	3599
21	4	12	9	8	KARTELL	KONSENS	AMT	0		186170000000019	3095
21	4	12	10	34	BLEI	STAHL	KUGEL	0		144739999999991	2295
21	4	12	11	39	ORDNUNG	ZUCHT	RECHT	0		443139999999991	5520
21	4	12	12	15	VERHAFTUNG	KLINGE	UNTERSUCHUNG	0		158239999999991	4046
21	4	12	13	21	LIKÖR	SEKT	ALKOHOL	0		146360000000009	3192
21	4	12	14	17	BEGRÜNDER	PRÄSIDENT	CHEF	0		189439999999991	2510
21	4	12	15	9	ADER	GESTEIN	GOLD	0		2600	3247
21	4	12	16	2	GENIE	MATHEMATIK	SCHLAU	0		195689999999991	18743
21	4	12	17	19	BAHNSTEIG	ANPASSUNG	HALTESTELLE	0		258339999999991	4216
21	4	12	18	26	EVOLUTION	ERWEITERUNG	DARWIN	0		203839999999991	4929
21	4	12	19	23	JUGEND	SCHWIMMBAD	ERWACHSEN	0		174839999999991	4700
21	4	12	20	24	ALARM	ÜBUNG	RUHE	0		248239999999991	3008
21	4	12	21	33	ERÖFFNUNG	GRÜNDUNG	SCHLIESSUNG	0		200310000000009	6572
21	4	12	22	20	HORN	WARNUNG	ALARM	0		2508.5	5303
21	4	12	23	31	REICH	PROFIT	ARM	0		967399999999907	1354
21	4	12	24	29	MOTOR	INDUSTRIALISIERUNG	HAUBE	0		148460000000009	3284
21	4	12	25	12	HÖLLE	MYTHOS	HIMMEL	0		106339999999991	1919
21	4	12	26	32	KOORDINATION	HANDHABUNG	STRATEGIE	0		293539999999991	5039
21	4	12	27	25	BESTATTUNG	SELBSTMORD	BEERDIGUNG	0		175139999999991	4735
21	4	12	28	5	BINDUNG	BABY	SCHNUR	0		347939999999991	4428
21	4	12	29	3	BEIFALL	APPLAUS	APPLAUS	1		156060000000009	2698
21	4	12	30	35	NOTLAGE	DILEMMA	HILFE	0		267139999999991	3663
21	4	12	31	4	KLOSTER	MÖNCH	MÖNCH	1		139939999999991	3999
21	4	12	32	37	INVESTITION	KONZERN	RENDITE	0		341539999999991	5023
21	4	12	33	38	ABEND	MORGEN	MORGEN	1		118339999999991	2815
21	4	12	34	36	EINSPARUNG	RECHNUNG	GEWINN	0		229279999999981	3127
21	4	12	35	16	FREUNDIN	ZÄRTLICHKEIT	FRAU	0		188739999999991	2818
21	4	12	36	27	BEEINFLUSSUNG	VERMARKTUNG	MANIPULIERUNG	0		804439999999991	10436
21	4	12	37	1	EMPFINDUNG	GELASSENHEIT	LIEBE	0		316760000000009	4023
21	4	12	38	30	DORF	ISOLATION	STADT	0		127939999999991	2031
21	4	12	39	40	KERZE	DOCHT	FLAMME	0		1095.5	2631
21	4	12	40	18	PARTY	THEKE	ALKOHOL	0		3550	5754
21	5	13	1	15	VERBRÜDERUNG	ENTSCHULDIGUNG	BUND	0		4694.5	5286
21	5	13	2	13	ZAHLUNG	QUITTUNG	GELD	0		2887.5	3366
21	5	13	3	8	BEWUNDERUNG	SCHÖNHEIT	NEID	0		2336.5	6008
21	5	13	4	20	ZAHL	PHYSIK	EINS	0		2791.5	4023
21	5	13	5	23	STREIK	KONFLIKT	FORDERUNG	0		2439.5	3599
21	5	13	6	37	FLAMME	LEUCHTE	FEUER	0		1135.5	1839
21	5	13	7	22	WIEDERHERSTELLUNG	VERSCHLECHTERUNG	REPARATUR	0		4830.5	10254
21	5	13	8	11	DOKUMENT	BESCHEINIGUNG	DATEI	0		2623.5	3342
21	5	13	9	29	KONJUNKTUR	DIAGNOSE		0		-1	-1
21	5	13	10	17	WAFFE	KRIEG	SCHWERT	0		172609999999963	2655
21	5	13	11	39	FREILASSUNG	AUFENTHALT	HAFT	0		241159999999963	2936
21	5	13	12	2	PARK	VEGETATION	RUHE	0		757259999999963	9606
21	5	13	13	25	GERICHTSHOF	UNWAHRHEIT	RICHTER	0		310370000000019	4239
21	5	13	14	27	SUBSTANZ	SEELE	SEELE	1		146370000000019	5255
21	5	13	15	10	MILCH	KÄSE	FLÜSSIG	0		2511.5	3486
21	5	13	16	6	BEGEISTERUNG	GEFÜHL	WOW	0		446470000000019	5464
21	5	13	17	24	ENTSCHLOSSENHEIT	DURCHSETZUNG	BEREIT	0		126097000000002	13631
21	5	13	18	30	HASS	GEFECHT	LIEBE	0		118370000000019	1991
21	5	13	19	19	INSEL	URLAUBER	KONTINENT	0		3191.5	5847
21	5	13	20	4	SPRECHER	AUFRUF	SCHREIBER	0		338370000000019	4376
21	5	13	21	35	ZUCKER	SPEISE	SALZ	0		1326.5	2222
21	5	13	22	9	STALL	KUH	PFERD	0		1543.5	2186
21	5	13	23	1	WAHNSINN	ANSTALT	NORMAL	0		2716.5	3452
21	5	13	24	3	OZEAN	KRABBE	SEE	0		152979999999981	2103
21	5	13	25	21	REVOLUTION	WIDERSTAND	WIDERSTAND	1		135170000000019	2839
21	5	13	26	33	SENDER	NOTIZ	EMPFÄNGER	0		196270000000019	4052
21	5	13	27	18	BEWERTUNG	KELLNERIN	KRITIK	0		425870000000019	6202
21	5	13	28	40	REGENSCHIRM	BEDARF	NÄSSE	0		1247.5	5607
21	5	13	29	12	TRAINER	STIL	SCHÜLER	0		447170000000019	5608
21	5	13	30	26	KUNSTWERK	AUFMACHUNG	ARTIST	0		115190000000037	1919
21	5	13	31	31	TEICH	ÜBERSCHWEMMUNG	PFÜTZE	0		1840.5	2889
21	5	13	32	32	KLEIDERSCHRANK	HANDSCHUH	GARDEROBE	0		332859999999963	5035
21	5	13	33	5	AUFTAKT	SPIEL		0		-1	-1
21	5	13	34	36	KLEINIGKEIT	WAAGE	RIESIG	0		328770000000019	4474
21	5	13	35	16	TRAINING	PULS	REALITÄT	0		313870000000019	5338
21	5	13	36	7	KRANZ	NEST	STRAUSS	0		1275.5	2983
21	5	13	37	38	SUBMISSION	ERNIEDRIGUNG		0		-1	-1
21	5	13	38	28	NACHRICHT	GEBURTSTAG	EMPFANG	0		1894.5	3338
21	5	13	39	34	FRAU	BLUSE	MANN	0		900599999999627	3629
21	5	13	40	14	MUSIK	OPER	KUNST	0		186259999999963	2649
21	6	14	1	28	SCHLÄGER	KRIMINALITÄT	BASEBALL	0		347920000000019	5899
21	6	14	2	34	NACHBARSCHAFT	HECKE	UMGEBUNG	0		300790000000037	4047
21	6	14	3	26	RASSE	NATIONALIST	NATIONALITÄT	0		117370000000019	3613
21	6	14	4	3	IDIOT	UNSINN	GENIE	0		236770000000019	2911
21	6	14	5	35	LIST	NAZI	GUNST	0		179420000000019	2503
21	6	14	6	27	HINDERUNG	SIEGEL	FÖRDERUNG	0		154329999999981	2990
21	6	14	7	18	KONFRONTATION	RACHE	AUSWEICHEN	0		172070000000019	3569
21	6	14	8	17	TECHNOLOGIE	GEHIRNWÄSCHE	FORTSCHRITT	0		390370000000019	5260
21	6	14	9	13	URLAUB	AUSFALL	RUHE	0		141670000000019	1970
21	6	14	10	21	UNABHÄNGIGKEIT	SELBSTBESTIMMUNG	SELBSTÄNDIG	0		917670000000019	11665
21	6	14	11	31	TOD	NOTWEHR	LEBEN	0		129490000000037	2030
21	6	14	12	39	GESELLSCHAFT	EINHEIT		0		-1	-1
21	6	14	13	2	SOLO	MUSIKINSTRUMENT	VERGEBEN	0		231440000000037	4210
21	6	14	14	40	LEBER	ORGAN	NIERE	0		102140000000037	1797
21	6	14	15	8	EXPERIMENT	UNTERSUCHUNG	PROBAND	0		135190000000037	2935
21	6	14	16	24	VATER	VORBILD	MUTTER	0		804400000000373	1568
21	6	14	17	9	INTENSIVSTATION	KRANKENHAUS	KRANKENHAUS	1		217470000000019	3542
21	6	14	18	5	GANG	TOR	RÄUBER	0		331990000000037	4240
21	6	14	19	12	UNHEIL	ALPTRAUM	FRIEDEN	0		281570000000019	4616
21	6	14	20	22	AUTOR	ERFINDUNG	HERAUSGEBER	0		149470000000019	4662
21	6	14	21	11	PRÄDIKAT	PRIMA	NOMEN	0		270390000000037	3887
21	6	14	22	23	FLÜCHTLING	ASYL	ASYL	1		183809999999963	2599
21	6	14	23	19	MINIMUM	NOTWENDIGKEIT	MAXIMUM	0		903900000000373	2648
21	6	14	24	36	SÄUFER	WIRT	ALKOHOLIKER	0		115329999999981	3486
21	6	14	25	32	SCHLUSSFOLGERUNG	KONSEQUENZ	ERGEBNIS	0		245470000000019	3567
21	6	14	26	6	LIMIT	MAXIMUM	MINIMUM	0		376770000000019	7647
21	6	14	27	33	KNOBLAUCH	VAMPIR	ZWIEBEL	0		1746.5	4071
21	6	14	28	30	DIAKONIE	VERSORGUNG		0		-1	-1
21	6	14	29	25	FRIEDEN	ALLIANZ	KRIEG	0		130990000000037	1959
21	6	14	30	15	LAMM	MITTAGESSEN	FROMM	0		147959999999963	2469
21	6	14	31	20	KLINIK	WISSENSCHAFT	ARZT	0		219140000000037	2959
21	6	14	32	16	FREUNDSCHAFT	GEFÄHRTE	LIEBE	0		133209999999963	2449
21	6	14	33	10	SCHMUGGEL	IMPORT	DIEBSTAHL	0		350290000000037	5118
21	6	14	34	37	PARLAMENT	KANZLER	REGIERUNG	0		479259999999963	6199
21	6	14	35	7	VORBEREITUNG	VERÖFFENTLICHUNG		0		-1	-1
21	6	14	36	38	ZELT	ZIRKUS	SCHLAFSACK	0		425290000000037	5724
21	6	14	37	14	WANGE	CHRIST	GESICHT	0		191970000000019	3954
21	6	14	38	1	GEMEINSCHAFT	ZUSAMMENARBEIT	VERBAND	0		134890000000037	2709
21	6	14	39	29	FAUST	GEWALT	TEUFEL	0		488420000000019	9054
21	6	14	40	4	INFLATION	ENTWERTUNG	WERTABNAHME	0		245779999999981	4591
21	7	15	1	30	ERDBALL	WELTKARTE	PLANET	0		8218	9145
21	7	15	2	19	ARBEITER	EINKOMMEN	CHEF	0		330229999999981	3689
21	7	15	3	5	STÜTZE	BEGLEITER	HILFE	0		1206	1798
21	7	15	4	35	GOTT	VEREHRUNG	TEUFEL	0		222379999999981	3832
21	7	15	5	22	STROH	WALDBRAND	SCHEUNE	0		471079999999981	5631
21	7	15	6	37	BEFRAGUNG	MEHRHEIT	ANTWORT	0		142279999999981	2466
21	7	15	7	8	GELIEBTE	GEHEIMNIS	AFFÄRE	0		319209999999963	4756
21	7	15	8	20	REGENBOGEN	FARBE	FARBEN	1		148679999999981	3602
21	7	15	9	36	INFORMATIK	PROGRAMMIERUNG	PROGRAMM	0		241179999999981	3732
21	7	15	10	31	ERMITTLUNG	SCHULD	BEWEISE	0		2839	3768
21	7	15	11	16	SONNE	GRAD	MOND	0		101390000000037	1630
21	7	15	12	2	UNTERSCHRIFT	FORMULAR		0		-1	-1
21	7	15	13	18	ERNÄHRUNG	EIWEIß	PLAN	0		369509999999963	4831
21	7	15	14	29	INTERVENTION	STREIT		0		-1	-1
21	7	15	15	10	ZOO	BÄR	TIERE	0		119120000000019	1814
21	7	15	16	23	OPPOSITION	VERWEIGERUNG	GEGNER	0		563890000000037	6634
21	7	15	17	7	DONNER	BLITZ	BLITZ	1		113190000000037	1868
21	7	15	18	1	PYRAMIDE	ARCHITEKTUR	DREIECK	0		2128	3688
21	7	15	19	9	SUBKULTUR	UNTERGRUND	URBAN	0		2511	3247
21	7	15	20	26	POLIZEI	EINSATZ	ORDNUNG	0		2488	6128
21	7	15	21	6	MANDANT	RECHT	RICHTER	0		2727	3695
21	7	15	22	34	PATRIOTISMUS	EXTREMISMUS	SOZIALISMUS	0		2223	5375
21	7	15	23	27	KUNST	ARTIST	MUSIK	0		155890000000037	3263
21	7	15	24	13	WANDEL	ZWISCHENZEIT	KUNST	0		189129999999981	2791
21	7	15	25	4	BRILLE	KRAWATTE	GLAS	0		1680	2249
21	7	15	26	40	BEARBEITUNG	HONORAR	PROZESS	0		4262	5750
21	7	15	27	11	SCHÄTZUNG	SPEKULATION	UNGENAU	0		3031	4143
21	7	15	28	24	AKTEUR	DRAMATIK	GELD	0		5775	6494
21	7	15	29	3	VORSTAND	LEITER	CHEF	0		181590000000037	2600
21	7	15	30	38	GEGNER	WAFFENSTILLSTAND	OPPOSITION	0		193490000000037	5255
21	7	15	31	17	KOOPERATION	MITHILFE	FREUNDE	0		202370000000019	3095
21	7	15	32	33	TAGEBUCH	BIOGRAPHIE	VERLAUF	0		385829999999981	5327
21	7	15	33	32	FORMEL	BERECHNUNG	FUNKTION	0		175090000000037	2983
21	7	15	34	39	DESSERT	HONIG	EIS	0		1799	2367
21	7	15	35	25	DRECK	VERUNREINIGUNG	SCHMUTZ	0		243890000000037	3671
21	7	15	36	15	TRITT	SOHLE	FUSS	0		174859999999963	4376
21	7	15	37	28	BILD	FOTO	FOTO	1		147190000000037	1944
21	7	15	38	14	REGIME	ZERSCHLAGUNG	REGIERUNG	0		131890000000037	4071
21	7	15	39	21	AUSEINANDERSETZUNG	ÜBERLEGUNG	KAMPF	0		2391	3095
21	7	15	40	12	TECHNIKER	INGENIEUR	ARBEITER	0		9231	10415
21	8	16	1	33	VERGÜTUNG	GELD	GELD	1		268219999999925	3058
21	8	16	2	30	AUSKUNFT	PROPAGANDA	INFORMATION	0		160090000000037	3855
21	8	16	3	36	BOMBE	TERRORIST	EXPLOSION	0		106319999999925	3223
21	8	16	4	17	JUSTIZ	GLAUBWÜRDIGKEIT	GERICHT	0		203119999999925	2839
21	8	16	5	21	RANG	HIERARCHIE	HIERARCHIE	1		139119999999925	2959
21	8	16	6	39	FLIRT	ROMANTIK	ANMACHE	0		130319999999925	2248
21	8	16	7	10	FLÄCHE	ZENTRUM	HEKTAR	0		113419999999925	1982
21	8	16	8	11	PHASE	STADIUM	BLOCK	0		9759	10487
21	8	16	9	3	SEE	WASSER	TEICH	0		1447	2039
21	8	16	10	16	BIRKE	LAUB	LINDE	0		964099999999627	1608
21	8	16	11	22	DIREKTION	BESCHLUSS		0		-1	-1
21	8	16	12	29	GERICHT	VERHANDLUNG	JUSTIZ	0		3479	5024
21	8	16	13	24	MODE	HOSE	KLEIDUNG	0		134219999999925	3782
21	8	16	14	15	VISUM	TOURISMUS	ASYL	0		1369.5	2087
21	8	16	15	2	GEFAHR	HAI	NORMAL	0		392719999999925	4711
21	8	16	16	5	NATION	EINIGKEIT		0		5487	7527
21	8	16	17	1	BEHÖRDE	KÜNDIGUNG		0		-1	-1
21	8	16	18	14	KOCH	OFEN	KELLNER	0		6463	7407
21	8	16	19	8	BEFUGNIS	ERMÄCHTIGUNG	ERLAUBNIS	0		1279	3103
21	8	16	20	32	BAUER	FARM	FARM	1		1063	4519
21	8	16	21	35	FREUDE	LUST	LEID	0		1159	1704
21	8	16	22	4	UNRECHT	BENACHTEILIGUNG	GERECHTIGKEIT	0		141419999999925	5510
21	8	16	23	26	PUBLIKUM	ZUSCHAUER	VERSCHLOSSEN	0		2583	4191
21	8	16	24	31	EXEKUTION	ERSCHIEßUNG	GUILLOTINE	0		996719999999925	12146
21	8	16	25	13	JOURNALIST	PRESSEFREIHEIT	REDAKTEUR	0		490019999999925	7716
21	8	16	26	27	ROUTE	HEIMWEG	WEG	0		118319999999925	1823
21	8	16	27	6	BEVÖLKERUNG	MASSE	GEMEINDE	0		248169999999925	4167
21	8	16	28	9	SCHNITT	FILM	WUNDE	0		146319999999925	2079
21	8	16	29	18	ASSISTENT	PROFESSION	ANFÜHRER	0		4471	5823
21	8	16	30	7	KOMMENTAR	PRESSE	MEINUNG	0		4191	5327
21	8	16	31	23	BOSS	FRAGE	SKLAVE	0		1279	3551
21	8	16	32	34	STUDENT	KLAUSUR	PROFESSOR	0		967199999999255	3735
21	8	16	33	37	MÖRDER	SÜNDE	TOD	0		2439	2863
21	8	16	34	28	BOOT	MATROSE	MEER	0		184719999999925	2367
21	8	16	35	25	CHARAKTER	OFFENHEIT	EIGENSCHAFT	0		1639	2778
21	8	16	36	19	AFFÄRE	PARTNERSCHAFT	LEID	0		4964	5629
21	8	16	37	38	PRIESTER	KATHEDRALE	KIRCHE	0		2910	4854
21	8	16	38	20	ANLAGE	RENDITE	GELD	0		242880000000075	2934
21	8	16	39	12	KAPITALISMUS	KOMMUNISMUS	KOMMUNISMUS	1		4064	6624
21	8	16	40	40	VIRUS	ERREGER	ERREGER	1		991	2671
								21
