## Supplementary material for "Vast amounts of encoded items nullify but do not reverse the effect of sleep on declarative memory": Dataset: PAL_21_2_3.xlsx

### Sheet: Sheet1
VP_Nr	Block	VersioN	counter	pair_code	cue	correct_answer	answer		accuracy	reactiontime1	reactiontime2
21	1	9	1	14	VERANSTALTUNG	ÖFFENTLICHKEIT	EVENT	0		1540.8	2087
21	1	9	2	37	STUDIUM	WIRTSCHAFT	AUSBILDUNG	0		1771.1	4142
21	1	9	3	35	AUFPRALL	FALL	SCHLAG	0		1087.3	1727
21	1	9	4	3	GITTER	BESCHRÄNKUNG	GRENZE	0		3191.2	4663
21	1	9	5	40	GESCHENK	UNDANK	VERPACKT	0		3759.2	4663
21	1	9	6	1	INSTANZ	GESETZGEBUNG		0		-1	-1
21	1	9	7	31	ANREGUNG	BEISPIEL	IDEE	0		1466.3	2084
21	1	9	8	29	RHEUMATISMUS	IMMUNITÄT	KRANKHEIT	0		1583.2	2695
21	1	9	9	16	KRANKHEIT	SYMPTOM		0		-1	-1
21	1	9	10	30	ZUGEHÖRIGKEIT	GENERATION	NATIONALITÄT	0		1375.2	4943
21	1	9	11	34	REGEL	KOMBINATION	GESETZ	0		1399.3	3007
21	1	9	12	18	WELLE	FLUT	FLUT	1		1231.2	1991
21	1	9	13	15	BÜCHEREI	VERLEIH	TISCH	0		1582	2559
21	1	9	14	2	GEDULD	KONTROLLE	RUHE	0		1039.2	1583
21	1	9	15	21	ORIENTIERUNG	AUSGANG	KARTE	0		1463.3	2055
21	1	9	16	27	STRICK	SCHLINGE		0		-1	-1
21	1	9	17	13	SARG	GRAB	TOD	0		1302.2	1678
21	1	9	18	32	GLETSCHER	POL	EIS	0		990	1534
21	1	9	19	17	SONATE	KLAVIER	MELODIE	0		1159.2	2511
21	1	9	20	39	ABRECHNUNG	BANKIER	QUITTUNG	0		1154.2	2695
21	1	9	21	8	ANHÄNGER	MEISTER	AUTO	0		1135.2	1897
21	1	9	22	6	BÜRGSCHAFT	VOLLMACHT	MIETE	0		1673.2	2489
21	1	9	23	11	GESCHOSS	PFEIL	KUGEL	0		1436.2	2130
21	1	9	24	9	KOCHTOPF	BÜGELEISEN	HERD	0		101039999999999	1749
21	1	9	25	33	ÄHNLICHKEIT	WIEDERHOLUNG	VERWANDT	0		6292.2	7789
21	1	9	26	36	VERZIERUNG	PALAST	GRAZIE	0		1278.2	2126
21	1	9	27	26	DUFT	GERUCH	GERUCH	1		1015.3	2442
21	1	9	28	22	TAKT	HARFE	MUSIK	0		1395.8	2172
21	1	9	29	12	HALLE	TURNIER	GOLD	0		1919.2	2817
21	1	9	30	20	KUMMER	TRAURIGKEIT	TRAUER	0		255539999999999	3270
21	1	9	31	24	GANGSTER	VERBRECHEN	DIEB	0		155939999999999	2249
21	1	9	32	23	TOTSCHLAG	BRUTALITÄT	MORD	0		1510.3	2130
21	1	9	33	19	VERBRENNUNG	PROZESSION	BRAND	0		406539999999999	4707
21	1	9	34	10	VORTRAG	REDNER	VORLESUNG	0		1654.2	2886
21	1	9	35	28	GEMÜT	HEITERKEIT	STILL	0		3693	4423
21	1	9	36	4	TÜR	SCHRANK	HEBEL	0		334339999999999	5479
21	1	9	37	38	SEILTÄNZER	SCHWERPUNKT	BALANCE	0		2733.3	4352
21	1	9	38	7	SPRÜHREGEN	FLUSS	NASS	0		129010000000001	2247
21	1	9	39	25	FINDIGKEIT	EINFALL	SUCHE	0		2343.2	2911
21	1	9	40	5	KAMERAD	OPFER	FREUND	0		108739999999999	1751
21	2	10	1	32	SCHIFFBRUCH	UNGLÜCKSFALL	KAPUTT	0		3122.5	4049
21	2	10	2	33	OPERATION	KOMA	ARZT	0		1440.5	2360
21	2	10	3	7	LOYALITÄT	BRUDER	VERRAT	0		1463.5	2488
21	2	10	4	40	PEITSCHE	MISSHANDLUNG	HIEB	0		989800000000047	1630
21	2	10	5	5	ANZUG	BÖRSE	SCHICK	0		101530000000005	1847
21	2	10	6	11	DIREKTOR	GESCHÄFT	LEITER	0		1303.5	1935
21	2	10	7	29	ZUSPITZUNG	PUNKT	HÖHEPUNKT	0		213530000000005	3984
21	2	10	8	16	STRICH	SKIZZE	LINIE	0		143830000000005	2319
21	2	10	9	3	LINIE	BUS	KREIS	0		1270.5	1910
21	2	10	10	22	LIEGE	VERANDA	FLACH	0		120730000000005	1848
21	2	10	11	26	POLITIKER	ZUVERSICHT		0		-1	-1
21	2	10	12	34	VERDROSSENHEIT	RESIGNATION		0		-1	-1
21	2	10	13	10	MAGEN	RESTAURANT	DARM	0		103430000000005	1602
21	2	10	14	35	VERLAUF	ENDUNG	ZUSAMMENFASSUNG	0		248710000000009	4119
21	2	10	15	13	BEOBACHTUNG	AUFMERKSAMKEIT	GENAU	0		465830000000005	5236
21	2	10	16	17	KÄFER	RUINE	FLIEGE	0		193189999999991	3050
21	2	10	17	15	PATIENT	THERAPIE	DOKTOR	0		1703.5	2575
21	2	10	18	4	FAHRT	AUTOBAHN	REISE	0		1703.5	2295
21	2	10	19	31	SAMT	STOFF	ALLES	0		1062	1655
21	2	10	20	38	REDAKTEUR	KORRESPONDENZ	VERLAG	0		1375.5	3350
21	2	10	21	19	DROGE	VERHEIMLICHUNG	ALKOHOL	0		152260000000009	3189
21	2	10	22	36	GESCHLECHT	MANN	WEIBLICH	0		144230000000005	2626
21	2	10	23	37	NEUROSE	PSYCHOLOGIE	KRANK	0		489530000000005	5612
21	2	10	24	39	ERMORDUNG	GESTÄNDNIS	TOD	0		103430000000005	1410
21	2	10	25	12	ZENTIMETER	METER	METER	1		102339999999991	1711
21	2	10	26	6	ABSCHLUSS	PROJEKT	BEGINN	0		301680000000005	4351
21	2	10	27	30	PASSION	ORGASMUS	FRUCHT	0		2719.5	3575
21	2	10	28	28	ANKÜNDIGUNG	EXAMEN	EREIGNIS	0		2839.5	3698
21	2	10	29	2	KAMERADSCHAFT	PARTNER	FREUND	0		988399999999907	1748
21	2	10	30	20	SPIRALE	FRUCHTBARKEIT	SCHWANGERSCHAFT	0		143580000000005	6223
21	2	10	31	23	SCHNORCHEL	ATLANTIK	TAUCHEN	0		153539999999991	2511
21	2	10	32	1	PROGNOSE	GEWISSHEIT	WAHRSCHEINLICHKEIT	0		203139999999991	5936
21	2	10	33	24	MAKEL	SELBSTBEWUSSTSEIN	FEHLER	0		130239999999991	2209
21	2	10	34	8	UMARMUNG	INTEGRATION	LIEBE	0		160439999999991	3780
21	2	10	35	9	VOLK	GEMEINDE	GEMEINDE	1		240989999999991	3508
21	2	10	36	27	MONSTER	MUT	GEIST	0		260239999999991	3149
21	2	10	37	21	ELITE	VERMÖGEN	INFANTERIE	0		124019999999995	3459
21	2	10	38	25	PARADIES	MENSCH	HIMMEL	0		110360000000009	1952
21	2	10	39	14	ZUSAMMENHANG	VORZEICHEN		0		-1	-1
21	2	10	40	18	FASCHIST	IDEOLOGIE	SOZIALIST	0		1362.5	4866
21	3	11	1	18	TREIBSTOFF	KILOMETER	BENZIN	0		119920000000019	1916
21	3	11	2	34	SYMBOL	WAPPEN	ZEICHEN	0		184010000000009	2559
21	3	11	3	3	COMPUTER	ZEITVERTREIB	PC	0		1015.5	1271
21	3	11	4	7	BODEN	FUND	LEHM	0		783700000000186	1456
21	3	11	5	40	WIND	ELEMENT	BÖE	0		930200000000186	1910
21	3	11	6	16	TRAKTOR	LENKSTANGE	MASCHINE	0		103970000000019	2007
21	3	11	7	17	HANDSCHRIFT	BUCHSTABE	UNTERSCHRIFT	0		113279999999981	2415
21	3	11	8	33	STURZ	REGIERUNG	FALL	0		103870000000019	1514
21	3	11	9	28	VERSEUCHUNG	RATTE	PEST	0		131970000000019	1820
21	3	11	10	23	KATEGORIE	GÜLTIGKEIT	EINORDNUNG	0		2085.5	3951
21	3	11	11	37	HIRTE	SCHAF	VIEH	0		331810000000009	3966
21	3	11	12	20	VATERUNSER	RELIGION	DEUTSCH	0		2096.5	3209
21	3	11	13	5	INSTITUTION	ABTEILUNG	GEMEINDE	0		144670000000019	2318
21	3	11	14	26	HAND	GESTE	FUSS	0		1182.5	1799
21	3	11	15	19	BEGNADIGUNG	DROHUNG	TOD	0		1534.5	2030
21	3	11	16	12	ATOM	MOLEKÜL	MOLEKÜL	1		127970000000019	4458
21	3	11	17	22	KARTE	HINDERNIS	MAP	0		118070000000019	1609
21	3	11	18	10	ZULASSUNG	NACHWEIS	ERLAUBNIS	0		2906.5	4586
21	3	11	19	39	GEWINNUNG	WERBER	VERLUST	0		106289999999991	1967
21	3	11	20	8	REKORD	ARBEITSLOSIGKEIT	NEU	0		252770000000019	3031
21	3	11	21	38	WEG	WILLE	DAZU	0		160770000000019	2252
21	3	11	22	14	LEISTUNG	PROVISION	ABNAHME	0		2410.5	4779
21	3	11	23	29	BUDE	KÜHLSCHRANK	STUBE	0		153239999999991	2150
21	3	11	24	36	WALZER	GALA	TANGO	0		148570000000019	6127
21	3	11	25	25	PHILOSOPHIE	SINN	DICHTE	0		103970000000019	2271
21	3	11	26	24	AUSSCHAU	GIPFEL	RICHTUNG	0		5375.5	6391
21	3	11	27	9	WAHL	GREMIUM	QUAL	0		357570000000019	4368
21	3	11	28	27	DOLCH	STICH	STICH	1		135870000000019	2286
21	3	11	29	4	MEDAILLE	WETTBEWERB	GOLD	0		1625	2152
21	3	11	30	13	FEHLTRITT	VERANTWORTUNG	GENAU	0		2270.5	2862
21	3	11	31	1	SCHALTER	FLUGHAFEN	KNOPF	0		1111.5	1896
21	3	11	32	2	UNTAUGLICHKEIT	FAHRER	GEEIGNET	0		3454.5	6129
21	3	11	33	30	STRATEGIE	NÄHERUNG	PLAN	0		5228.5	7389
21	3	11	34	31	KOPPEL	STIER		0		-1	-1
21	3	11	35	32	KRAMPF	BEIN	SCHMERZ	0		1316.5	2100
21	3	11	36	15	ATTRAKTION	WELTWUNDER	LEUTE	0		2535.5	3671
21	3	11	37	6	AMATEUR	HOBBY	PROFI	0		139170000000019	2127
21	3	11	38	35	BEHANDLUNG	MANDEL	THERAPIE	0		1447.5	2888
21	3	11	39	21	GANS	ENTE	ENTE	1		926.5	1329
21	3	11	40	11	SCHEIDUNG	INSTABILITÄT	EHE	0		914200000000186	1228
21	4	12	1	26	EVOLUTION	ERWEITERUNG	ENTWICKLUNG	0		467970000000019	6698
21	4	12	2	14	SCHLAFWANDELN	UNWIRKLICHKEIT	LAUFEN	0		158079999999981	2369
21	4	12	3	27	BEEINFLUSSUNG	VERMARKTUNG	MANIPULATION	0		181879999999981	3979
21	4	12	4	2	GENIE	MATHEMATIK	SCHLAU	0		193470000000019	3049
21	4	12	5	32	KOORDINATION	HANDHABUNG	PLANUNG	0		210079999999981	3404
21	4	12	6	8	KARTELL	KONSENS	AMT	0		142370000000019	1804
21	4	12	7	37	INVESTITION	KONZERN	GEWINN	0		113079999999981	2459
21	4	12	8	13	STAAT	UNTERSTÜTZUNG	LAND	0		203070000000019	2529
21	4	12	9	40	KERZE	DOCHT	WACHS	0		154079999999981	2269
21	4	12	10	35	NOTLAGE	DILEMMA	DRINGEND	0		248679999999981	3369
21	4	12	11	25	BESTATTUNG	SELBSTMORD	TOD	0		122070000000019	1628
21	4	12	12	34	BLEI	STAHL	KUGEL	0		125579999999981	1900
21	4	12	13	6	SCHLACHTUNG	SCHWEIN	SCHWEIN	1		133870000000019	2170
21	4	12	14	4	KLOSTER	MÖNCH	MÖNCH	1		106370000000019	2748
21	4	12	15	16	FREUNDIN	ZÄRTLICHKEIT	VERLOBTE	0		177070000000019	2810
21	4	12	16	39	ORDNUNG	ZUCHT	GESETZ	0		115979999999981	2799
21	4	12	17	28	UNSTERBLICHKEIT	AUFERSTEHUNG	STERBLICH	0		183979999999981	3503
21	4	12	18	38	ABEND	MORGEN	TAG	0		1314.5	1727
21	4	12	19	15	VERHAFTUNG	KLINGE	FREILASSUNG	0		148779999999981	2839
21	4	12	20	31	REICH	PROFIT	ARM	0		106029999999981	1631
21	4	12	21	12	HÖLLE	MYTHOS	HIMMEL	0		101579999999981	1775
21	4	12	22	22	PARTEI	ABSTIMMUNG	SPD	0		222370000000019	2791
21	4	12	23	5	BINDUNG	BABY	FADEN	0		535179999999981	6068
21	4	12	24	19	BAHNSTEIG	ANPASSUNG	GLEIS	0		105070000000019	1554
21	4	12	25	33	ERÖFFNUNG	GRÜNDUNG	SCHLIESSUNG	0		150929999999981	3264
21	4	12	26	10	ZAUBERKÜNSTLER	TRICK	MAGIER	0		950799999999814	1702
21	4	12	27	11	PROGRAMM	KINO	DATEI	0		107170000000019	1706
21	4	12	28	21	LIKÖR	SEKT	ALKOHOL	0		130079999999981	4020
21	4	12	29	36	EINSPARUNG	RECHNUNG	AUSGABE	0		267979999999981	3671
21	4	12	30	1	EMPFINDUNG	GELASSENHEIT	GEFÜHLE	0		179970000000019	2719
21	4	12	31	17	BEGRÜNDER	PRÄSIDENT	CHEF	0		115779999999981	1823
21	4	12	32	3	BEIFALL	APPLAUS	KLATSCHEN	0		111170000000019	4432
21	4	12	33	29	MOTOR	INDUSTRIALISIERUNG	AUTO	0		1206.5	1799
21	4	12	34	7	HIRN	STUDIE	SCHÄDEL	0		262270000000019	3979
21	4	12	35	20	HORN	WARNUNG	HUPE	0		125070000000019	1930
21	4	12	36	18	PARTY	THEKE	GETRÄNKE	0		144470000000019	4338
21	4	12	37	9	ADER	GESTEIN	BLUT	0		1459.5	2412
21	4	12	38	23	JUGEND	SCHWIMMBAD	ALT	0		120770000000019	1911
21	4	12	39	24	ALARM	ÜBUNG	LAUT	0		163970000000019	2135
21	4	12	40	30	DORF	ISOLATION	STADT	0		1300.5	2558
21	5	13	1	33	SENDER	NOTIZ	TV	0		4541	5325
21	5	13	2	23	STREIK	KONFLIKT	AUSFALL	0		475979999999981	5612
21	5	13	3	39	FREILASSUNG	AUFENTHALT	BEGNADIGUNG	0		1771	5611
21	5	13	4	30	HASS	GEFECHT	LIEBE	0		105890000000037	1828
21	5	13	5	15	VERBRÜDERUNG	ENTSCHULDIGUNG	FREUNDSCHAFT	0		131240000000037	2835
21	5	13	6	36	KLEINIGKEIT	WAAGE	SÜSSI	0		643879999999981	20001
21	5	13	7	18	BEWERTUNG	KELLNERIN	KRITIK	0		937999999998137	4214
21	5	13	8	16	TRAINING	PULS	SCHÜLER	0		385579999999981	5680
21	5	13	9	20	ZAHL	PHYSIK	EINS	0		144779999999981	2068
21	5	13	10	10	MILCH	KÄSE	CALCIUM	0		165079999999981	3091
21	5	13	11	24	ENTSCHLOSSENHEIT	DURCHSETZUNG	SELBSTBEWUSST	0		1895	4241
21	5	13	12	3	OZEAN	KRABBE	FLUSS	0		1253	1919
21	5	13	13	9	STALL	KUH	PFERD	0		940799999999814	1701
21	5	13	14	29	KONJUNKTUR	DIAGNOSE	INFLATION	0		4210.5	5512
21	5	13	15	40	REGENSCHIRM	BEDARF	REGEN	0		122990000000037	1823
21	5	13	16	12	TRAINER	STIL	SCHÜLER	0		566379999999981	6824
21	5	13	17	8	BEWUNDERUNG	SCHÖNHEIT	NEID	0		466279999999981	5111
21	5	13	18	2	PARK	VEGETATION	VÖGEL	0		153479999999981	2199
21	5	13	19	14	MUSIK	OPER	KUNST	0		558109999999963	6224
21	5	13	20	1	WAHNSINN	ANSTALT	NORMAL	0		169629999999981	2535
21	5	13	21	5	AUFTAKT	SPIEL	RHYTMUS	0		177579999999981	2792
21	5	13	22	28	NACHRICHT	GEBURTSTAG	SENDER	0		1698	2367
21	5	13	23	21	REVOLUTION	WIDERSTAND	WIDERSTAND	1		111079999999981	3575
21	5	13	24	6	BEGEISTERUNG	GEFÜHL	HASS	0		355179999999981	4144
21	5	13	25	27	SUBSTANZ	SEELE	SEELE	1		136679999999981	2103
21	5	13	26	19	INSEL	URLAUBER	SAND	0		325759999999963	3856
21	5	13	27	35	ZUCKER	SPEISE	SÜSS	0		1722.5	2319
21	5	13	28	25	GERICHTSHOF	UNWAHRHEIT	ENTSCHEIDUNG	0		170279999999981	3055
21	5	13	29	22	WIEDERHERSTELLUNG	VERSCHLECHTERUNG	AUFBAU	0		331079999999981	6183
21	5	13	30	7	KRANZ	NEST	STRAUSS	0		959799999999814	1839
21	5	13	31	38	SUBMISSION	ERNIEDRIGUNG		0		-1	-1
21	5	13	32	34	FRAU	BLUSE	MANN	0		856	1424
21	5	13	33	31	TEICH	ÜBERSCHWEMMUNG	WASSER	0		3239	4071
21	5	13	34	13	ZAHLUNG	QUITTUNG	GELD	0		342809999999963	6177
21	5	13	35	17	WAFFE	KRIEG	SCHUSS	0		1461	2197
21	5	13	36	37	FLAMME	LEUCHTE	FEUER	0		146759999999963	2072
21	5	13	37	4	SPRECHER	AUFRUF		0		-1	-1
21	5	13	38	32	KLEIDERSCHRANK	HANDSCHUH	MÖBEL	0		3007	3719
21	5	13	39	26	KUNSTWERK	AUFMACHUNG	MUSIK	0		129059999999963	2299
21	5	13	40	11	DOKUMENT	BESCHEINIGUNG	DATEI	0		931599999999627	1699
21	6	14	1	17	TECHNOLOGIE	GEHIRNWÄSCHE	FORTSCHRITT	0		210709999999963	3365
21	6	14	2	36	SÄUFER	WIRT	ALKOHOLIKER	0		1463	3311
21	6	14	3	20	KLINIK	WISSENSCHAFT	ARZT	0		139109999999963	1984
21	6	14	4	39	GESELLSCHAFT	EINHEIT	NORM	0		2135	2751
21	6	14	5	8	EXPERIMENT	UNTERSUCHUNG	PROBAND	0		1799	3023
21	6	14	6	12	UNHEIL	ALPTRAUM	CHAOS	0		144609999999963	2070
21	6	14	7	15	LAMM	MITTAGESSEN	FROMM	0		110609999999963	1866
21	6	14	8	28	SCHLÄGER	KRIMINALITÄT	HIEB	0		2695	3167
21	6	14	9	37	PARLAMENT	KANZLER	WAHL	0		1399	2039
21	6	14	10	32	SCHLUSSFOLGERUNG	KONSEQUENZ	ERGEBNIS	0		1343	2367
21	6	14	11	14	WANGE	CHRIST	KOPF	0		286009999999963	3551
21	6	14	12	40	LEBER	ORGAN	NIERE	0		868200000000186	1487
21	6	14	13	19	MINIMUM	NOTWENDIGKEIT	MAXIMUM	0		900400000000373	2151
21	6	14	14	27	HINDERUNG	SIEGEL	FÖRDERUNG	0		211109999999963	3224
21	6	14	15	26	RASSE	NATIONALIST	NATIONALITÄT	0		893	3550
21	6	14	16	7	VORBEREITUNG	VERÖFFENTLICHUNG	PLAN	0		259909999999963	3311
21	6	14	17	38	ZELT	ZIRKUS	LAGER	0		1447	1991
21	6	14	18	22	AUTOR	ERFINDUNG	VERLAG	0		1340.5	1935
21	6	14	19	24	VATER	VORBILD	MUTTER	0		879099999999627	1519
21	6	14	20	29	FAUST	GEWALT	TEUFEL	0		1367	2031
21	6	14	21	35	LIST	NAZI	SCHINDLER	0		1344	3880
21	6	14	22	33	KNOBLAUCH	VAMPIR	ZWIEBEL	0		222109999999963	3951
21	6	14	23	25	FRIEDEN	ALLIANZ	KRIEG	0		151109999999963	2079
21	6	14	24	1	GEMEINSCHAFT	ZUSAMMENARBEIT	VOLK	0		323909999999963	3855
21	6	14	25	23	FLÜCHTLING	ASYL	ASYL	1		130190000000037	1943
21	6	14	26	18	KONFRONTATION	RACHE	DRUCK	0		366809999999963	4399
21	6	14	27	2	SOLO	MUSIKINSTRUMENT	VERGEBEN	0		3816	4978
21	6	14	28	31	TOD	NOTWEHR	LEBEN	0		101420000000019	1730
21	6	14	29	3	IDIOT	UNSINN	GENIE	0		1084	2700
21	6	14	30	11	PRÄDIKAT	PRIMA	NOMEN	0		217509999999963	3287
21	6	14	31	13	URLAUB	AUSFALL	ARBEIT	0		183190000000037	2479
21	6	14	32	10	SCHMUGGEL	IMPORT	TRANSPORT	0		1471	2471
21	6	14	33	4	INFLATION	ENTWERTUNG	VERLUST	0		540959999999963	6339
21	6	14	34	21	UNABHÄNGIGKEIT	SELBSTBESTIMMUNG	ANTRAG	0		2859	6603
21	6	14	35	5	GANG	TOR	DIEBE	0		229520000000019	3095
21	6	14	36	34	NACHBARSCHAFT	HECKE	UMGEBUNG	0		3695	5169
21	6	14	37	6	LIMIT	MAXIMUM	MAXIMUM	1		181420000000019	2934
21	6	14	38	9	INTENSIVSTATION	KRANKENHAUS	KRANK	0		202940000000037	2623
21	6	14	39	30	DIAKONIE	VERSORGUNG		0		-1	-1
21	6	14	40	16	FREUNDSCHAFT	GEFÄHRTE	LIEBE	0		194309999999963	2583
21	7	15	1	4	BRILLE	KRAWATTE	GLAS	0		122609999999963	1611
21	7	15	2	14	REGIME	ZERSCHLAGUNG	REGIERUNG	0		129409999999963	2550
21	7	15	3	3	VORSTAND	LEITER	CHEF	0		227129999999981	2751
21	7	15	4	10	ZOO	BÄR	TIERE	0		108729999999981	1583
21	7	15	5	37	BEFRAGUNG	MEHRHEIT	ANTWORT	0		143490000000037	2598
21	7	15	6	33	TAGEBUCH	BIOGRAPHIE	FÜHRUNG	0		291109999999963	3863
21	7	15	7	19	ARBEITER	EINKOMMEN	CHEF	0		139109999999963	2178
21	7	15	8	21	AUSEINANDERSETZUNG	ÜBERLEGUNG	KAMPF	0		288270000000019	3620
21	7	15	9	35	GOTT	VEREHRUNG	TEUFEL	0		165509999999963	3071
21	7	15	10	23	OPPOSITION	VERWEIGERUNG	WIDERSTAND	0		123129999999981	2487
21	7	15	11	13	WANDEL	ZWISCHENZEIT	TRANSFORMATION	0		251109999999963	4951
21	7	15	12	16	SONNE	GRAD	MOND	0		105990000000037	1631
21	7	15	13	15	TRITT	SOHLE	FUSS	0		129640000000037	1959
21	7	15	14	9	SUBKULTUR	UNTERGRUND		0		-1	-1
21	7	15	15	24	AKTEUR	DRAMATIK	DARSTELLER	0		214770000000019	4327
21	7	15	16	39	DESSERT	HONIG	SÜSS	0		163109999999963	3999
21	7	15	17	36	INFORMATIK	PROGRAMMIERUNG	PROGRAMM	0		224729999999981	4591
21	7	15	18	32	FORMEL	BERECHNUNG	FUNKTION	0		108209999999963	2218
21	7	15	19	26	POLIZEI	EINSATZ	ORDNUNG	0		275129999999981	5640
21	7	15	20	7	DONNER	BLITZ	BLITZ	1		990099999999627	1798
21	7	15	21	34	PATRIOTISMUS	EXTREMISMUS	NATIONALISMUS	0		136729999999981	3663
21	7	15	22	8	GELIEBTE	GEHEIMNIS	VERLOBTE	0		154329999999981	3696
21	7	15	23	28	BILD	FOTO	FOTO	1		210209999999963	2646
21	7	15	24	25	DRECK	VERUNREINIGUNG	SCHMUTZ	0		975099999999627	3295
21	7	15	25	27	KUNST	ARTIST	MUSIK	0		1129.5	1847
21	7	15	26	40	BEARBEITUNG	HONORAR		0		-1	-1
21	7	15	27	5	STÜTZE	BEGLEITER	HILFE	0		115740000000037	1751
21	7	15	28	17	KOOPERATION	MITHILFE	ALLIANZ	0		147129999999981	2719
21	7	15	29	30	ERDBALL	WELTKARTE	RUND	0		395929999999981	5738
21	7	15	30	18	ERNÄHRUNG	EIWEIß	ESSEN	0		150829999999981	2244
21	7	15	31	38	GEGNER	WAFFENSTILLSTAND	FEIND	0		991099999999627	1679
21	7	15	32	12	TECHNIKER	INGENIEUR	JOB	0		276729999999981	3554
21	7	15	33	11	SCHÄTZUNG	SPEKULATION	DENKEN	0		182029999999981	5036
21	7	15	34	1	PYRAMIDE	ARCHITEKTUR	SPITZ	0		137509999999963	2152
21	7	15	35	6	MANDANT	RECHT	GERICHT	0		189409999999963	2679
21	7	15	36	22	STROH	WALDBRAND	WEICH	0		186229999999981	2982
21	7	15	37	2	UNTERSCHRIFT	FORMULAR	ZEICHEN	0		138709999999963	2226
21	7	15	38	20	REGENBOGEN	FARBE	FARBEN	1		118029999999981	2620
21	7	15	39	31	ERMITTLUNG	SCHULD	UNTERSUCHUNG	0		272140000000037	6087
21	7	15	40	29	INTERVENTION	STREIT		0		-1	-1
21	8	16	1	19	AFFÄRE	PARTNERSCHAFT	EHE	0		259830000000075	4134
21	8	16	2	24	MODE	HOSE	KLEIDUNG	0		120740000000037	2559
21	8	16	3	15	VISUM	TOURISMUS	ASYL	0		119840000000037	1744
21	8	16	4	12	KAPITALISMUS	KOMMUNISMUS	NATIONALISMUS	0		130230000000075	5022
21	8	16	5	3	SEE	WASSER	WASSER	1		155940000000037	2415
21	8	16	6	39	FLIRT	ROMANTIK	ANMACHE	0		115719999999925	1983
21	8	16	7	2	GEFAHR	HAI	TOD	0		466340000000037	5071
21	8	16	8	18	ASSISTENT	PROFESSION	HILFE	0		117530000000075	1824
21	8	16	9	29	GERICHT	VERHANDLUNG	RICHTER	0		148640000000037	2502
21	8	16	10	10	FLÄCHE	ZENTRUM	HEKTAR	0		967300000000745	1895
21	8	16	11	40	VIRUS	ERREGER	ERREGER	1		967.5	2175
21	8	16	12	6	BEVÖLKERUNG	MASSE	GRUPPEN	0		221509999999963	8569
21	8	16	13	28	BOOT	MATROSE	DOCK	0		3441	4944
21	8	16	14	25	CHARAKTER	OFFENHEIT	FIGUR	0		984900000000373	1935
21	8	16	15	16	BIRKE	LAUB	LINDE	0		132009999999963	2111
21	8	16	16	21	RANG	HIERARCHIE	HIERARCHIE	1		115930000000075	6175
21	8	16	17	22	DIREKTION	BESCHLUSS	RICHTUNG	0		246330000000075	3527
21	8	16	18	38	PRIESTER	KATHEDRALE	KIRCHE	0		139340000000037	3364
21	8	16	19	26	PUBLIKUM	ZUSCHAUER	ZUSCHAUER	1		453730000000075	5442
21	8	16	20	27	ROUTE	HEIMWEG	KARTE	0		115940000000037	1756
21	8	16	21	35	FREUDE	LUST	GLÜCK	0		179259999999963	2570
21	8	16	22	4	UNRECHT	BENACHTEILIGUNG	UNFAIR	0		120619999999925	1919
21	8	16	23	33	VERGÜTUNG	GELD	BEZAHLUNG	0		203930000000075	3247
21	8	16	24	31	EXEKUTION	ERSCHIEßUNG	HINRICHTUNG	0		122330000000075	3095
21	8	16	25	23	BOSS	FRAGE	SKLAVE	0		125530000000075	2064
21	8	16	26	32	BAUER	FARM	FARM	1		1079.5	1582
21	8	16	27	14	KOCH	OFEN	KELLNER	0		227130000000075	3879
21	8	16	28	37	MÖRDER	SÜNDE	MESSER	0		1537.5	2586
21	8	16	29	30	AUSKUNFT	PROPAGANDA	INFORMATION	0		214330000000075	3500
21	8	16	30	1	BEHÖRDE	KÜNDIGUNG	AMT	0		151140000000037	1848
21	8	16	31	8	BEFUGNIS	ERMÄCHTIGUNG	ERLAUBNIS	0		1132.5	2862
21	8	16	32	9	SCHNITT	FILM	WUNDE	0		113530000000075	1679
21	8	16	33	20	ANLAGE	RENDITE	GELD	0		991400000000373	1346
21	8	16	34	36	BOMBE	TERRORIST	EXPLOSION	0		115530000000075	3438
21	8	16	35	7	KOMMENTAR	PRESSE	REDE	0		3470.5	4049
21	8	16	36	5	NATION	EINIGKEIT	GRUPPE	0		278019999999925	3519
21	8	16	37	17	JUSTIZ	GLAUBWÜRDIGKEIT	RECHT	0		1794.5	2386
21	8	16	38	13	JOURNALIST	PRESSEFREIHEIT	REDAKTEUR	0		279930000000075	4639
21	8	16	39	34	STUDENT	KLAUSUR	SCHÜLER	0		104590000000037	2015
21	8	16	40	11	PHASE	STADIUM	MOMENT	0		4287	7215
								21
