## Supplementary material for "Vast amounts of encoded items nullify but do not reverse the effect of sleep on declarative memory": Dataset: PAL_22_1_2.xlsx

### Sheet: Sheet1
VP_Nr	Block	VersioN	counter	pair_code	cue	correct_answer	answer	accuracy	reactiontime1	reactiontime2
22	1	16	1	31	EXEKUTION	ERSCHIEßUNG	HINRICHTUNG	0	1950.4	4222
22	1	16	2	36	BOMBE	TERRORIST	TERRORIST	1	1855.4	2943
22	1	16	3	1	BEHÖRDE	KÜNDIGUNG	ANTRAG	0	1599.6	2368
22	1	16	4	34	STUDENT	KLAUSUR		0	-1	-1
22	1	16	5	25	CHARAKTER	OFFENHEIT	OFFENHEIT	1	5000.6	6428
22	1	16	6	11	PHASE	STADIUM	VERSCHIEBUNG	0	2620.6	4191
22	1	16	7	33	VERGÜTUNG	GELD	GEHALT	0	690410000000001	11512
22	1	16	8	32	BAUER	FARM	FAMR	1	658339999999999	6967
22	1	16	9	2	GEFAHR	HAI		0	-1	-1
22	1	16	10	6	BEVÖLKERUNG	MASSE		0	-1	-1
22	1	16	11	27	ROUTE	HEIMWEG	PLANUNG	0	690339999999999	8135
22	1	16	12	7	KOMMENTAR	PRESSE	MEINUNG	0	571160000000001	6647
22	1	16	13	17	JUSTIZ	GLAUBWÜRDIGKEIT	RICHTER	0	367139999999999	4484
22	1	16	14	8	BEFUGNIS	ERMÄCHTIGUNG		0	-1	-1
22	1	16	15	4	UNRECHT	BENACHTEILIGUNG		0	-1	-1
22	1	16	16	24	MODE	HOSE	HOSE	1	419839999999999	5454
22	1	16	17	16	BIRKE	LAUB	RINDE	0	236760000000001	2895
22	1	16	18	26	PUBLIKUM	ZUSCHAUER	ZUSCHAUER	1	207960000000001	3655
22	1	16	19	18	ASSISTENT	PROFESSION		0	-1	-1
22	1	16	20	20	ANLAGE	RENDITE	EINSATZ	0	14807.4	15679
22	1	16	21	3	SEE	WASSER		0	-1	-1
22	1	16	22	15	VISUM	TOURISMUS	REISE	0	344239999999999	3954
22	1	16	23	19	AFFÄRE	PARTNERSCHAFT		0	-1	-1
22	1	16	24	9	SCHNITT	FILM		0	-1	-1
22	1	16	25	10	FLÄCHE	ZENTRUM	KREIS	0	360639999999999	4126
22	1	16	26	12	KAPITALISMUS	KOMMUNISMUS	KOMMUNISMUS	1	151160000000001	4991
22	1	16	27	28	BOOT	MATROSE	MATROSE	1	166360000000001	2567
22	1	16	28	29	GERICHT	VERHANDLUNG	VERHANDLUNG	1	410339999999999	5463
22	1	16	29	22	DIREKTION	BESCHLUSS		0	-1	-1
22	1	16	30	13	JOURNALIST	PRESSEFREIHEIT	PRESSE	0	401560000000001	4767
22	1	16	31	30	AUSKUNFT	PROPAGANDA	HINWEIS	0	262339999999999	5401
22	1	16	32	37	MÖRDER	SÜNDE	WAFFE	0	4630.5	5245
22	1	16	33	14	KOCH	OFEN		0	-1	-1
22	1	16	34	35	FREUDE	LUST		0	-1	-1
22	1	16	35	23	BOSS	HEMD	BEFEHLSHABER	0	656760000000001	8175
22	1	16	36	38	PRIESTER	KATHEDRALE	SEGEN	0	433120000000001	5103
22	1	16	37	21	RANG	HIERARCHIE	HIERARCHIE	1	179959999999998	3823
22	1	16	38	39	FLIRT	ROMANTIK	KUSS	0	223159999999998	2799
22	1	16	39	40	VIRUS	ERREGER	INFEKTION	0	127440000000002	8031
22	1	16	40	5	NATION	EINIGKEIT		0	-1	-1
22	2	1	1	32	EINGEBUNG	IDEE	EINFALL	0	200660000000009	2990
22	2	1	2	27	GRUNDRECHT	VERFASSUNG	VERFASSUNG	1	175969999999995	3111
22	2	1	3	28	URHEBER	KAUSALITÄT	ANFANG	0	574369999999995	6591
22	2	1	4	30	BEGRIFF	BEDEUTUNG	BEDEUTUNG	1	331960000000009	4849
22	2	1	5	14	STERN	WEIHNACHTEN	HIMMEL	0	558960000000009	6565
22	2	1	6	36	RÜCKSCHRITT	VERGANGENHEIT	VERGANGENHEIT	1	487969999999995	7031
22	2	1	7	31	NÄSSE	GEWITTER	REGEN	0	229569999999995	2967
22	2	1	8	9	FORM	KREIS	QUADRAT	0	315969999999995	4093
22	2	1	9	24	BEDÜRFNIS	WERBUNG	VERLANGE	0	174569999999995	2657
22	2	1	10	18	TRINKSPRUCH	SPRICHWORT	SPRICHWORT	1	394369999999995	5551
22	2	1	11	26	SKLAVE	KÖNIG	UNTERTAN	0	261019999999995	4749
22	2	1	12	13	KUGEL	QUADRAT	QUADRAT	1	979360000000009	11145
22	2	1	13	15	BECHER	KAFFEE		0	-1	-1
22	2	1	14	19	ERDE	STEIN	STEIN	1	344060000000009	4367
22	2	1	15	38	FÄHIGKEIT	VERANLAGUNG	TALENT	0	294369999999995	3839
22	2	1	16	5	BERUF	ANERKENNUNG		0	-1	-1
22	2	1	17	2	MASCHINE	APPARAT	VERWENDUNG	0	128476000000001	14087
22	2	1	18	20	INFORMATION	INHALT	WISSEN	0	348369999999995	9679
22	2	1	19	22	LÖSUNG	PROBLEM	PROBLEM	1	215169999999995	3079
22	2	1	20	17	STAUB	SAUBERKEIT	DRECK	0	868760000000009	9591
22	2	1	21	7	ZEITUNG	DRUCK	KIOSK	0	322360000000009	4231
22	2	1	22	3	STILLE	EINSAMKEIT	GERÄUSCH	0	7749.5	8967
22	2	1	23	10	ABSPRACHE	VERTRAG	VEREINBARUNG	0	307969999999995	5087
22	2	1	24	40	PUPPE	KIND	THEATER	0	10751.7	11489
22	2	1	25	39	SCHAMGEFÜHL	KÖRPER	KÖRPER	1	178960000000009	2669
22	2	1	26	34	EMPFEHLUNG	RAT	RATSCHLAG	1	117576000000001	13053
22	2	1	27	1	PELZ	FUCHS	MANTEL	0	265560000000009	3343
22	2	1	28	33	RÜSTUNG	ANGRIFF	KRIEGER	0	551960000000009	6365
22	2	1	29	4	STURM	WINDHAUCH	WOLKE	0	422569999999995	6019
22	2	1	30	12	NUTZEN	KOSTEN	KOSTNE	1	13101.8	13909
22	2	1	31	16	VOGEL	KATZE		0	-1	-1
22	2	1	32	23	SÄNGER	KÜNSTLER	STIMME	0	339930000000005	4417
22	2	1	33	11	GEHIRN	BEWUSSTSEIN	GEDANKEN	0	808560000000009	9413
22	2	1	34	35	FIGUR	BRETT	BRETT	1	386360000000009	5525
22	2	1	35	25	SPASS	FEIER		0	-1	-1
22	2	1	36	6	CHAOS	STRUKTUR	ORDNUNG	0	429560000000009	5310
22	2	1	37	21	DEMOKRATIE	SYSTEM	PARLAMENT	0	509280000000005	6508
22	2	1	38	8	BARGELD	WERT		0	-1	-1
22	2	1	39	37	ANEKDOTE	WITZ	BEWEIS	0	736680000000005	8358
22	2	1	40	29	MANGEL	VERZICHT	VERZICHT	1	302219999999995	4751
22	3	2	1	39	FASS	KELLER	KELLER	1	287589999999991	3560
22	3	2	2	6	ZUWACHS	FORTSCHRITT	NACHWUCHS	0	611589999999991	7083
22	3	2	3	28	UHR	KIRCHE	KIRCHE	1	670939999999991	7847
22	3	2	4	11	EHE	VERLOBUNG	HOCHZEIT	0	161278999999999	17296
22	3	2	5	37	DÄMMERUNG	MORGENGRAUEN	ZWIELICHT	0	636770000000019	12224
22	3	2	6	38	NEFFE	GROSSMUTTER	VERWANDTSCHAFT	0	104333999999999	12576
22	3	2	7	25	DISZIPLIN	GEHORSAM	BEHERRSCHUNG	0	121158999999999	14234
22	3	2	8	4	KRITIK	ZWEIFEL	ZWEIFEL	1	354079999999981	4540
22	3	2	9	15	SEEGANG	DAMPFER	WELLE	0	219979999999981	3343
22	3	2	10	13	TIER	FROSCH	LÖWE	0	583170000000019	6494
22	3	2	11	20	BEGRÜSSUNG	FREUNDLICHKEIT	WIEDERSEHEN	0	134967000000002	15608
22	3	2	12	14	HAUT	BLUT	SCHMERZ	0	555179999999981	6535
22	3	2	13	29	TAL	WIESE	WIESE	1	767970000000019	8514
22	3	2	14	21	ANSTAND	SITTE	HÖFLICHKEIT	0	669270000000019	8159
22	3	2	15	23	BUNGALOW	SIEDLUNG	SIEDLUNG	1	156470000000019	3009
22	3	2	16	16	KRITERIUM	AUSWAHL	VORAUSSETZUNG	0	897070000000019	11149
22	3	2	17	31	HÄRTE	KRAFT		0	-1	-1
22	3	2	18	5	FREUND	VERTRAUEN	ZUSAMMENHALT	0	239979999999981	3856
22	3	2	19	17	VERSCHLEIERUNG	KOPFTUCH	NEBEL	0	526160000000009	6214
22	3	2	20	9	GESPENST	ERSCHEINUNG		0	-1	-1
22	3	2	21	32	TRAUM	WIRKLICHKEIT	VORAHNUNG	0	115118999999999	12848
22	3	2	22	30	SPRACHE	AKUSTIK		0	-1	-1
22	3	2	23	40	POSTKUTSCHE	PFERD	PFERD	1	173289999999991	3012
22	3	2	24	1	BLICK	PERSPEKTIVE		0	-1	-1
22	3	2	25	2	MALER	PIANIST	PINSEL	0	915079999999981	10382
22	3	2	26	34	PRÜFUNG	MISSERFOLG	ABSCHLUSS	0	122798999999999	13672
22	3	2	27	27	SCHICKSAL	IRONIE	HOFFNUNG	0	848789999999991	10527
22	3	2	28	12	KOMÖDIE	DRAMA	DRAMA	1	272670000000019	3976
22	3	2	29	24	GNADE	BARMHERZIGKEIT	BARMHERZIGKEIT	1	205479999999981	4310
22	3	2	30	36	AUSWERTUNG	ERGEBNIS	ERGEBNIS	1	161510000000009	3449
22	3	2	31	7	GRAS	VIEH		0	-1	-1
22	3	2	32	8	BERG	HÜTTE	GIPFEL	0	235879999999981	3555
22	3	2	33	3	VERLUST	ABNAHME		0	-1	-1
22	3	2	34	35	ANFORDERUNG	SCHWIERIGKEIT	VORAUSSETZUNG	0	119677999999998	13999
22	3	2	35	10	ILLUSION	WAHRNEHMUNG	NEBEL	0	5639	6567
22	3	2	36	18	SCHMETTERLING	BLÜTE	SCHÖNHEIT	0	375989999999991	5343
22	3	2	37	19	GEISEL	GEFANGENER	GEFANGENER	1	397639999999991	6752
22	3	2	38	26	FRAGE	EINWAND		0	-1	-1
22	3	2	39	22	MACHT	HERRSCHER	HERRSCHAFT	0	573489999999991	10879
22	3	2	40	33	ERLÖSUNG	HIMMELREICH	BEFREIUNG	0	204510000000009	3439
22	4	3	1	29	PUDDING	SÜSSIGKEITEN	LÖFFEL	0	4850	5746
22	4	3	2	3	TÄUSCHUNG	ECHTHEIT	BETRUG	0	2951	3759
22	4	3	3	25	ZWIELICHT	UNTERWELT	FINSTERNIS	0	174478999999999	18760
22	4	3	4	35	PROFIL	QUERSCHNITT	QUERSCHNITT	1	301589999999991	4878
22	4	3	5	33	AUTO	PRESTIGE	BESCHLEUNIGUNG	0	754389999999991	9689
22	4	3	6	4	STUHL	SESSEL	MÖBEL	0	665510000000009	7919
22	4	3	7	12	DAMPF	LOKOMOTIVE	LOKOMOTIVE	1	319189999999991	9840
22	4	3	8	36	JUNGE	MÄDCHEN	MÄDCHEN	1	263989999999991	4168
22	4	3	9	32	CHANCE	BEGEGNUNG	WAHRSCHEINLICHKEIT	0	13677.5	15974
22	4	3	10	37	WOLLE	KLEIDUNG	SCHAF	0	142568999999999	14649
22	4	3	11	39	GESCHREI	PANIK	STILLE	0	213389999999991	3208
22	4	3	12	18	GEDÄCHTNIS	ELEFANT	ERINNERUNG	0	325310000000009	4419
22	4	3	13	31	VERGLEICH	GLEICHNIS	UNTERSCHIED	0	700529999999981	8305
22	4	3	14	19	GESUNDHEIT	IMPFUNG	IMPFUNG	1	633589999999991	9104
22	4	3	15	14	FORDERUNG	GEHALT		0	-1	-1
22	4	3	16	13	HELDENMUT	TAPFERKEIT	TAPFERKEIT	1	135089999999991	3919
22	4	3	17	1	GIFT	MORD	KRANKHEIT	0	190289999999991	3097
22	4	3	18	15	PAPIER	BRIEF	SCHER	0	512510000000009	5629
22	4	3	19	9	ANSICHT	MEINUNG	MEINUNG	1	333589999999991	4560
22	4	3	20	2	VULKAN	EXPLOSION	EXPLOSION	1	1274	2887
22	4	3	21	30	TAT	ABSICHT	GESTÄNDNIS	0	5723	7816
22	4	3	22	10	LEIDENSCHAFT	KUSS	LUST	0	311910000000009	4119
22	4	3	23	16	GEBÄUDE	HOTEL	AUFZUG	0	537889999999991	6376
22	4	3	24	17	GEIST	FLASCHE		0	-1	-1
22	4	3	25	6	BESITZ	ANTEIL		0	149661000000001	17511
22	4	3	26	27	ALKOHOL	OPIUM	KONSUM	0	209410000000009	13399
22	4	3	27	38	DEFINITION	KONZEPT	HERLEITUNG	0	105178999999999	11918
22	4	3	28	40	PLAN	GROSSSTADT	GEBÄUDE	0	7394.5	8651
22	4	3	29	22	ZEIT	URSPRUNG	EILE	0	120281000000001	12772
22	4	3	30	23	ARMUT	ELEND	ELEND	1	360710000000009	4616
22	4	3	31	34	ERDGESCHOSS	DACHBODEN	DACHBODEN	1	4220.5	7559
22	4	3	32	11	APFEL	PFIRSICH	KERN	0	251810000000009	2989
22	4	3	33	26	BEWEIS	TATSACHE	BEGRÜNDUNG	0	375989999999991	5584
22	4	3	34	24	RICHTER	GERECHTIGKEIT	JUSTIZ	0	578310000000009	7414
22	4	3	35	28	SEGEN	SCHÖPFER	GLAUBE	0	539210000000009	6440
22	4	3	36	8	MEINEID	EHRENHAFTIGKEIT		0	121358999999999	20001
22	4	3	37	7	NORM	MORAL	EHRENAHFTIGKEIT	0	246100000000093	2989
22	4	3	38	21	STOLZ	RUHM	NATIONALITÄT	0	844670000000019	10504
22	4	3	39	5	INDUSTRIE	BRANCHE	FABRIK	0	14856	15754
22	4	3	40	20	LARVE	RAUPE	RAUPE	1	109989999999991	2039
22	5	4	1	16	ERFORSCHUNG	PATENT	WISSENSCHAFT	0	215920000000019	3507
22	5	4	2	23	GEDICHT	LIEBE	ROMANTIK	0	12351	13558
22	5	4	3	6	STIRN	KINN	KINN	1	3599	4360
22	5	4	4	34	SCHLEMMER	LECKERBISSEN	LECKEREI	0	323279999999981	5449
22	5	4	5	31	MERKMAL	DETAIL	DETAIL	1	162442000000002	18572
22	5	4	6	18	BESESSENHEIT	TEUFEL	TEUFEL	1	278320000000019	3871
22	5	4	7	33	BEGABUNG	VERERBUNG	TALENT	0	218309999999963	3116
22	5	4	8	36	POLIZIST	WACHE	STREIFE	0	138207999999998	14909
22	5	4	9	27	VERRAT	TREUE	VERBRECHEN	0	142042000000002	16292
22	5	4	10	13	NAGEL	METALL	METALL	1	206820000000019	5786
22	5	4	11	12	THEORIE	AUSNAHME	AUSNAHME	1	993209999999963	11892
22	5	4	12	17	KLIPPE	ABGRUND		0	-1	-1
22	5	4	13	37	ANGST	SCHLANGE	NERVOSITÄT	0	472220000000019	16738
22	5	4	14	21	DIAMANT	GOLD	GOLD	1	184259999999963	2809
22	5	4	15	14	ERGÄNZUNG	ZUSATZ	ZUSATZ	1	859420000000019	9490
22	5	4	16	22	ZIMMER	ECKE	SCHLÜSSEL	0	511120000000019	8871
22	5	4	17	5	MÖNCH	NONNE	NONNE	1	160709999999963	2746
22	5	4	18	4	ANGEBOT	MARKT		0	-1	-1
22	5	4	19	3	SALAT	GARTEN	GESUNDHEIT	0	342009999999963	9269
22	5	4	20	2	SCHÜLER	DOZENT	AUFMERKSAMKEIT	0	10371.5	15710
22	5	4	21	29	ANFÜHRER	CHEF	CHEF	1	376720000000019	4578
22	5	4	22	25	BETTLER	UNGLÜCK	ERBARMEN	0	378009999999963	4804
22	5	4	23	35	FAHNE	EROBERUNG	MAST	0	856709999999963	9023
22	5	4	24	38	SAUERSTOFF	LUFT	LUFT	1	403109999999963	5415
22	5	4	25	28	GÖTTIN	GEBET	GEBET	1	112220000000019	2034
22	5	4	26	11	AUFGABE	ERLEDIGUNG	HERAUSFORDERUNG	0	9108.5	11087
22	5	4	27	20	ANDEUTUNG	VERDACHT		0	-1	-1
22	5	4	28	32	DIENER	HALTUNG	UNTERTAN	0	225929999999981	3714
22	5	4	29	7	HIMMEL	FIRMAMENT	FREIHETI	0	13913	14932
22	5	4	30	24	LABYRINTH	SUCHE	SUCHE	1	131909999999963	2183
22	5	4	31	19	BETRAG	WECHSEL	GELD	0	246309999999963	4703
22	5	4	32	30	MUSIKER	AKKORDEON	INSTRUMENT	0	491909999999963	6143
22	5	4	33	40	GENUSS	ZIGARRE	ZIGARRE	1	140720000000019	5935
22	5	4	34	1	GRUPPE	VERSAMMLUNG	ANFÜHRER	0	887220000000019	10056
22	5	4	35	15	MOOR	SUMPF	SUMPF	1	628440000000037	7375
22	5	4	36	39	GESCHICHTE	ENTWICKLUNG	ERINNERUNG	0	326309999999963	4516
22	5	4	37	10	ZIEL	RICHTUNG	EWG	0	10961	11370
22	5	4	38	9	LAUNE	HUMOR	FRÖHLICHKEIT	0	954420000000019	11420
22	5	4	39	26	DICKICHT	WALD	WALD	1	4708	5740
22	5	4	40	8	GLÜCK	ZUFALL	SCHICKSAL	0	129830999999996	14319
22	6	5	1	38	FAHRZEUG	KETTE	STEUERUNG	0	289920000000019	4496
22	6	5	2	8	HEFT	NOTE		0	-1	-1
22	6	5	3	2	GELENK	KEULE	KEULE	1	404000000003725	4018
22	6	5	4	6	GLAUBE	BIBEL	VERTRAUEN	0	14701.5	16038
22	6	5	5	25	SPORT	SCHWEISS		0	-1	-1
22	6	5	6	35	GETREIDE	DINKEL	ERNTE	0	2068.5	3463
22	6	5	7	36	STRASSE	TEER	SCHILD	0	2174.5	3119
22	6	5	8	15	TROPEN	AMAZONAS	REGENWALD	0	389809999999963	6823
22	6	5	9	20	RIESE	SCHRITT	KRAFT	0	119834000000004	12695
22	6	5	10	16	REISE	KONTINENT	INSEL	0	382340000000037	5707
22	6	5	11	10	INSTRUMENT	OBOE	GITARRE	0	153314000000004	16291
22	6	5	12	37	WEBER	KAMM	KAMM	1	241070000000019	5791
22	6	5	13	4	MAUER	BRÜSTUNG	LEITER	0	320740000000037	3919
22	6	5	14	7	AUFSTAND	REBELLION	REBELLION	1	240759999999963	5591
22	6	5	15	17	SCHIFF	DOCK	SEEGANG	0	321540000000037	4425
22	6	5	16	31	AUFTRAG	ARBEIT	MISSION	0	558140000000037	8957
22	6	5	17	13	GESICHT	MASKE		0	-1	-1
22	6	5	18	34	EREIGNIS	FEST		0	-1	-1
22	6	5	19	26	FAHRRAD	PEDAL	BREMSE	0	425520000000019	5185
22	6	5	20	14	ANGABE	ZEUGE	INFORMATION	0	736540000000037	12229
22	6	5	21	12	FLOCKEN	SCHNEE	HAFER	0	159140000000037	2023
22	6	5	22	23	ZÜGEL	WENDE	F	0	141672000000002	20001
22	6	5	23	27	SCHAUSPIEL	BÜHNE	VORHANG	0	704000000003725	11838
22	6	5	24	11	MÖBEL	LEHNE	STUHL	0	615559999999963	12687
22	6	5	25	40	FLOTTE	DECK	BEFEHLSHABER	0	705540000000037	8679
22	6	5	26	33	REPTIL	ECHSE	ECHSE	1	159940000000037	2311
22	6	5	27	5	ORCHESTER	KONZERT	GEIGE	0	499940000000037	5567
22	6	5	28	39	VERLETZUNG	SCHORF	KNIE	0	179140000000037	2455
22	6	5	29	28	STIFT	KAPPE		0	-1	-1
22	6	5	30	18	BAHNHOF	KIOSK	ZUG	0	724329999999981	8879
22	6	5	31	24	INFEKTION	SCHMERZEN	VIRUS	0	2147.5	3103
22	6	5	32	22	NATUR	PFLANZE	WALD	0	102954000000004	10703
22	6	5	33	30	HEER	INFANTERIE		0	-1	-1
22	6	5	34	19	SCHULE	HOLZ		0	-1	-1
22	6	5	35	1	KRUG	BIER		0	-1	-1
22	6	5	36	9	KAUFHAUS	SCHAUFENSTER		0	-1	-1
22	6	5	37	3	BRÜCKE	SAN FRANCISCO	VERBINDUNG	0	16541	17711
22	6	5	38	21	BÜNDNIS	PAKT	ALLIANZ	0	663920000000019	7597
22	6	5	39	29	PINSEL	LEINWAND		0	172572000000002	20001
22	6	5	40	32	FABRIK	PRODUKTION	SCHORNSTEIN	0	168394000000004	18247
22	7	6	1	35	KÜSTE	DÜNE	FELS	0	697840000000037	7602
22	7	6	2	10	TANNE	RINDE	RINDE	1	199140000000037	2807
22	7	6	3	36	INSEKT	LIBELLE	LIBELLE	1	8775.5	9619
22	7	6	4	12	ZEUS	HADES	HADES	1	139159999999963	2403
22	7	6	5	26	KÜCHE	EIMER		0	-1	-1
22	7	6	6	20	RINGE	BAUM		0	-1	-1
22	7	6	7	22	ENERGIE	ÖL	SONNE	0	12999.5	14143
22	7	6	8	25	AQUARELL	GALERIE	AUSSTELLUNG	0	175940000000037	7495
22	7	6	9	19	THEATER	REIHE	BÜHNE	0	764479999999981	8447
22	7	6	10	9	HERD	FEUER	FEUER	1	8183.5	9127
22	7	6	11	11	SCHACH	TURM	TURM	1	152640000000037	6813
22	7	6	12	3	GEBIRGE	EDELWEISS	TÄLER	0	113364000000004	12193
22	7	6	13	37	STRAUSS	TULPEN	TULPEN	1	591940000000037	7383
22	7	6	14	34	MUSKEL	SEHNE	KRAFT	0	11215.5	12647
22	7	6	15	30	BUCH	SCHRIFTSTELLER	EINBAND	0	323379999999981	7843
22	7	6	16	23	NÄHEN	KREUZSTICH	HÄKELN	0	595490000000037	7229
22	7	6	17	39	LABOR	PIPETTE	RATTE	0	411740000000037	4757
22	7	6	18	29	GRILLEN	SOMMER	SOMMER	1	1702	2861
22	7	6	19	32	SCHMIED	HUFEISEN	EISEN	0	393390000000037	5801
22	7	6	20	18	KAMPF	SIEG	GEWINNER	0	369020000000019	4900
22	7	6	21	1	UFER	DAMM	STEG	0	399540000000037	4555
22	7	6	22	27	MUSEUM	ÄGYPTEN	KUNST	0	396740000000037	4727
22	7	6	23	24	SPIELZEUG	PLASTIK	BAUKLÖTZE	0	133429000000004	15036
22	7	6	24	13	VERORDNUNG	BESCHEID	BEFEHL	0	3774.5	4840
22	7	6	25	17	REVOLVER	KALIBER	SHERRIFF	0	143314000000004	16059
22	7	6	26	40	RADIO	STIMME	STIMME	1	1983.5	2887
22	7	6	27	8	FLUGZEUG	TOMATENSAFT	TRIEBWERK	0	369540000000037	5047
22	7	6	28	6	DYNAMO	LICHT	LICHT	1	131490000000037	2184
22	7	6	29	2	WEIN	BLUME	SEKT	0	235940000000037	6830
22	7	6	30	38	FISCH	SCHUPPEN	ANGEL	0	975120000000019	10729
22	7	6	31	7	TONNE	REGEN		0	-1	-1
22	7	6	32	15	GEFÄNGNIS	VERGEHEN	FREIHEIT	0	811079999999981	12919
22	7	6	33	16	NACHT	SCHEINWERFER	RUHE	0	444979999999981	4991
22	7	6	34	5	EISENBAHN	SCHIENE	SCHIENE	1	1711.5	2679
22	7	6	35	14	HOCHZEIT	ALTAR	BRÄUTIGAM	0	3911.5	5126
22	7	6	36	21	ARZT	PRAXIS	KRANKHEIT	0	896040000000037	10040
22	7	6	37	4	WINTER	UNFALL	KÄLTE	0	838890000000037	9119
22	7	6	38	33	LADEN	REKLAME	WARE	0	380740000000037	4271
22	7	6	39	28	BIBLIOTHEK	SIGNATUR	VERLEIH	0	146554000000004	15576
22	7	6	40	31	ORKAN	WIRBEL	WIRBEL	1	143840000000037	2494
22	8	7	1	37	MIKROSKOP	BAKTERIEN	BAKTERIEN	1	2090.5	3383
22	8	7	2	2	KAMMER	GEKLAPPER		0	4034.5	11319
22	8	7	3	13	ERFOLG	LEBENSLAUF	SIEG	0	309869999999925	3658
22	8	7	4	27	LAWINE	FELSBLOCK	GERÖLL	0	103116999999993	11342
22	8	7	5	32	ZERSTÖRUNG	AUSROTTUNG	CHAOS	0	208090000000037	2928
22	8	7	6	40	ARGUMENT	ENTSCHEIDUNG	STREIT	0	145469999999925	4839
22	8	7	7	19	UMWELT	GEFÄHRDUNG		0	-1	-1
22	8	7	8	9	STEUER	UNTERSCHLAGUNG	UNTERSCHLAGUNG	1	217569999999925	5490
22	8	7	9	18	STANGE	STOSS	STOSS	1	615940000000037	7289
22	8	7	10	4	WEISE	ART	ART	1	157869999999925	2149
22	8	7	11	29	ALGEBRA	FUNKTION	FUNKTION	1	3221	4889
22	8	7	12	38	ZAUBERER	ENTHÜLLUNG	STAB	0	9210.5	9786
22	8	7	13	3	AUSBILDUNG	ZUKUNFT	PRÜFUNG	0	3753	5122
22	8	7	14	22	SCHLEIM	HAFER		0	-1	-1
22	8	7	15	1	HERZLICHKEIT	GEHÄSSIGKEIT	VERACHTUNG	0	233569999999925	3884
22	8	7	16	21	KRANKENWAGEN	NOTFALL	NOTFALL	1	141130000000075	2522
22	8	7	17	10	EIFERSUCHT	GRUND	LEID	0	5998.5	6835
22	8	7	18	23	SCHÄDEL	LEICHE	KNOCHEN	0	4303.5	7969
22	8	7	19	34	EMANZIPATION	GLEICHSTELLUNG	GLEICHSTELLUNG	1	1560.5	4024
22	8	7	20	5	ZITRONE	ERDBEERE	APFEL	0	957469999999925	11039
22	8	7	21	36	VERMITTLUNG	INTERVIEW		0	-1	-1
22	8	7	22	25	METHODE	VERSUCH		0	-1	-1
22	8	7	23	7	BOTSCHAFTER	NATIONALITÄT	NATIONALITÄT	1	171169999999925	3879
22	8	7	24	8	FIEBER	ERSCHÖPFUNG	ERSCHÖPFUNG	1	3119.5	5511
22	8	7	25	30	DARBIETUNG	BEOBACHTUNG	PRÄSENTATION	0	246269999999925	4255
22	8	7	26	15	SCHLAMM	HÜRDE		0	-1	-1
22	8	7	27	33	CHARME	HERZ	BEZAUBERUNG	0	333469999999925	4606
22	8	7	28	12	WHISKY	DUDELSACK	DUDELSACK	1	659480000000075	8735
22	8	7	29	28	ENTFÜHRUNG	AUSBEUTE	GEFANGENER	0	8413	9847
22	8	7	30	14	PROFESSOR	HOCHSCHULE	KLAUSUR	0	130013000000007	13831
22	8	7	31	16	FUSSKNÖCHEL	ARM	ARM	1	548769999999925	8327
22	8	7	32	31	TODESKAMPF	LEBEN	QUAL	0	2223.5	3431
22	8	7	33	20	TINTE	BLEISTIFT		0	-1	-1
22	8	7	34	11	ÜBERBLICK	STANDPUNKT		0	-1	-1
22	8	7	35	6	HEKTAR	ZAUN	FARM	0	769569999999925	9431
22	8	7	36	35	HAUSSCHUHE	PFEIFE		0	-1	-1
22	8	7	37	24	DOKTOR	KLINIK		0	-1	-1
22	8	7	38	17	VERSCHIEDENHEIT	GEGENTEIL	VERTRAGEN	0	9647.5	11111
22	8	7	39	26	ANTWORT	BEKENNTNIS		0	-1	-1
22	8	7	40	39	ÄRGER	FEINDSELIGKEIT		0	-1	-1
