## Supplementary material for "Vast amounts of encoded items nullify but do not reverse the effect of sleep on declarative memory": Dataset: PAL_22_1_3.xlsx

### Sheet: Tabelle1
VP_Nr	Block	VersioN	counter	pair_code	cue	correct_answer	answer	accuracy	reactiontime1	reactiontime2
22	1	16	1	25	CHARAKTER	OFFENHEIT		0	-1	-1
22	1	16	2	20	ANLAGE	RENDITE	INVESTITION	0	8986.8	10421
22	1	16	3	11	PHASE	STADIUM		0	-1	-1
22	1	16	4	38	PRIESTER	KATHEDRALE		0	-1	-1
22	1	16	5	29	GERICHT	VERHANDLUNG	VERHANDLUNG	1	2986.2	4485
22	1	16	6	17	JUSTIZ	GLAUBWÜRDIGKEIT	RICHTER	0	9879.6	10719
22	1	16	7	28	BOOT	MATROSE	MATROSE	1	1223.8	2743
22	1	16	8	18	ASSISTENT	PROFESSION		0	-1	-1
22	1	16	9	39	FLIRT	ROMANTIK	KUSS	0	136660000000001	2151
22	1	16	10	4	UNRECHT	BENACHTEILIGUNG		0	-1	-1
22	1	16	11	27	ROUTE	HEIMWEG	PLANUNG	0	608689999999999	7687
22	1	16	12	35	FREUDE	LUST		0	-1	-1
22	1	16	13	40	VIRUS	ERREGER	INFEKTION	0	127760000000001	2485
22	1	16	14	22	DIREKTION	BESCHLUSS		0	-1	-1
22	1	16	15	23	BOSS	HEMD	BEFEHLSHABER	0	3651.8	6467
22	1	16	16	36	BOMBE	TERRORIST	TERRORIST	1	153210000000001	2855
22	1	16	17	12	KAPITALISMUS	KOMMUNISMUS	KOMMUNISMUS	1	126360000000001	4751
22	1	16	18	8	BEFUGNIS	ERMÄCHTIGUNG		0	-1	-1
22	1	16	19	3	SEE	WASSER	STEG	0	3339.8	4271
22	1	16	20	7	KOMMENTAR	PRESSE		0	-1	-1
22	1	16	21	15	VISUM	TOURISMUS	REISE	0	2983	4327
22	1	16	22	26	PUBLIKUM	ZUSCHAUER	ZUSCHAUER	1	154289999999999	3855
22	1	16	23	19	AFFÄRE	PARTNERSCHAFT		0	-1	-1
22	1	16	24	13	JOURNALIST	PRESSEFREIHEIT	ZEITUNG	0	385470000000001	4750
22	1	16	25	37	MÖRDER	SÜNDE	WAFFE	0	174370000000001	2438
22	1	16	26	10	FLÄCHE	ZENTRUM	KREIS	0	404179999999999	4700
22	1	16	27	14	KOCH	OFEN		0	-1	-1
22	1	16	28	31	EXEKUTION	ERSCHIEßUNG	HINRICHTUNG	0	160770000000001	6079
22	1	16	29	6	BEVÖLKERUNG	MASSE		0	-1	-1
22	1	16	30	30	AUSKUNFT	PROPAGANDA		0	-1	-1
22	1	16	31	2	GEFAHR	HAI		0	-1	-1
22	1	16	32	1	BEHÖRDE	KÜNDIGUNG		0	-1	-1
22	1	16	33	33	VERGÜTUNG	GELD		0	-1	-1
22	1	16	34	5	NATION	EINIGKEIT		0	-1	-1
22	1	16	35	34	STUDENT	KLAUSUR	BETT	0	540079999999999	6112
22	1	16	36	32	BAUER	FARM	FARM	1	287610000000001	3628
22	1	16	37	16	BIRKE	LAUB		0	-1	-1
22	1	16	38	9	SCHNITT	FILM	SCHERE	0	695979999999999	7699
22	1	16	39	21	RANG	HIERARCHIE	HIERARCHIE	1	542870000000001	9119
22	1	16	40	24	MODE	HOSE	HOSE	1	134070000000001	2212
22	2	1	1	31	NÄSSE	GEWITTER	SCHIRM	0	4993	6690
22	2	1	2	32	EINGEBUNG	IDEE		0	3112	7266
22	2	1	3	30	BEGRIFF	BEDEUTUNG	BEDEUTUNG	1	295169999999995	5062
22	2	1	4	10	ABSPRACHE	VERTRAG	VEREINBARUNG	0	179980000000005	4238
22	2	1	5	6	CHAOS	STRUKTUR		0	-1	-1
22	2	1	6	25	SPASS	FEIER		0	-1	-1
22	2	1	7	40	PUPPE	KIND		0	-1	-1
22	2	1	8	15	BECHER	KAFFEE		0	-1	-1
22	2	1	9	8	BARGELD	WERT		0	-1	-1
22	2	1	10	1	PELZ	FUCHS		0	-1	-1
22	2	1	11	13	KUGEL	QUADRAT	QUADRAT	1	723780000000005	8384
22	2	1	12	18	TRINKSPRUCH	SPRICHWORT	SPRICHWORT	1	194819999999995	3689
22	2	1	13	2	MASCHINE	APPARAT	FABRIK	0	497019999999995	6199
22	2	1	14	16	VOGEL	KATZE	SCHNABEL	0	234680000000005	3914
22	2	1	15	28	URHEBER	KAUSALITÄT	AUTOR	0	415180000000005	7568
22	2	1	16	19	ERDE	STEIN	STEIN	1	3992	5040
22	2	1	17	23	SÄNGER	KÜNSTLER		0	-1	-1
22	2	1	18	27	GRUNDRECHT	VERFASSUNG	SCHLAF	0	247039999999991	7936
22	2	1	19	36	RÜCKSCHRITT	VERGANGENHEIT		0	10504	17304
22	2	1	20	29	MANGEL	VERZICHT	VERZICHT	1	156789999999991	4104
22	2	1	21	14	STERN	WEIHNACHTEN		0	-1	-1
22	2	1	22	17	STAUB	SAUBERKEIT	DRECK	0	236219999999995	3733
22	2	1	23	3	STILLE	EINSAMKEIT		0	-1	-1
22	2	1	24	20	INFORMATION	INHALT	WISSEN	0	222310000000009	6192
22	2	1	25	11	GEHIRN	BEWUSSTSEIN		0	437580000000005	14296
22	2	1	26	34	EMPFEHLUNG	RAT		0	-1	-1
22	2	1	27	7	ZEITUNG	DRUCK	KIOSK	0	1891	3851
22	2	1	28	35	FIGUR	BRETT	FELD	0	509119999999995	15896
22	2	1	29	26	SKLAVE	KÖNIG	UNTERTAN	0	165580000000005	9672
22	2	1	30	12	NUTZEN	KOSTEN		0	-1	-1
22	2	1	31	5	BERUF	ANERKENNUNG		0	-1	-1
22	2	1	32	21	DEMOKRATIE	SYSTEM	FASCHISMUS	0	523180000000005	9920
22	2	1	33	33	RÜSTUNG	ANGRIFF	KÄMPFER	0	9200	12072
22	2	1	34	39	SCHAMGEFÜHL	KÖRPER	KÖRPER	1	139830000000005	3376
22	2	1	35	38	FÄHIGKEIT	VERANLAGUNG		0	-1	-1
22	2	1	36	24	BEDÜRFNIS	WERBUNG	SCHLAF	0	2072	4272
22	2	1	37	22	LÖSUNG	PROBLEM		0	-1	-1
22	2	1	38	9	FORM	KREIS		0	-1	-1
22	2	1	39	4	STURM	WINDHAUCH		0	-1	-1
22	2	1	40	37	ANEKDOTE	WITZ	BEGRÜNDUNG	0	286910000000009	5784
22	3	2	1	22	MACHT	HERRSCHER		0	-1	-1
22	3	2	2	1	BLICK	PERSPEKTIVE	AUGE	0	382410000000009	4672
22	3	2	3	21	ANSTAND	SITTE	HÖFLICHKEIT	0	205970000000019	3988
22	3	2	4	11	EHE	VERLOBUNG	HOCHZEIT	0	303610000000009	4840
22	3	2	5	9	GESPENST	ERSCHEINUNG		0	-1	-1
22	3	2	6	8	BERG	HÜTTE		0	-1	-1
22	3	2	7	34	PRÜFUNG	MISSERFOLG	ABSCHLUSS	0	406310000000009	6951
22	3	2	8	25	DISZIPLIN	GEHORSAM	GEHORSAM	1	177610000000009	5394
22	3	2	9	20	BEGRÜSSUNG	FREUNDLICHKEIT		0	-1	-1
22	3	2	10	18	SCHMETTERLING	BLÜTE	SCHÖNHEIT	0	148310000000009	3523
22	3	2	11	7	GRAS	VIEH		0	-1	-1
22	3	2	12	29	TAL	WIESE	WIESE	1	1271	3143
22	3	2	13	38	NEFFE	GROSSMUTTER		0	-1	-1
22	3	2	14	4	KRITIK	ZWEIFEL		0	-1	-1
22	3	2	15	26	FRAGE	EINWAND		0	-1	-1
22	3	2	16	39	FASS	KELLER	KELLER	1	134920000000019	2339
22	3	2	17	10	ILLUSION	WAHRNEHMUNG	TÄUSCHUNG	0	256910000000009	4849
22	3	2	18	31	HÄRTE	KRAFT	SCHALE	0	351110000000009	5631
22	3	2	19	30	SPRACHE	AKUSTIK		0	-1	-1
22	3	2	20	12	KOMÖDIE	DRAMA	DRAMA	1	166270000000019	5629
22	3	2	21	2	MALER	PIANIST		0	-1	-1
22	3	2	22	15	SEEGANG	DAMPFER	WELLE	0	603910000000009	7873
22	3	2	23	3	VERLUST	ABNAHME		0	-1	-1
22	3	2	24	6	ZUWACHS	FORTSCHRITT		0	-1	-1
22	3	2	25	14	HAUT	BLUT	SCHMERZ	0	201610000000009	3418
22	3	2	26	32	TRAUM	WIRKLICHKEIT		0	-1	-1
22	3	2	27	13	TIER	FROSCH		0	-1	-1
22	3	2	28	27	SCHICKSAL	IRONIE		0	-1	-1
22	3	2	29	16	KRITERIUM	AUSWAHL	VORAUSSETZUNG	0	707110000000009	9307
22	3	2	30	5	FREUND	VERTRAUEN		0	-1	-1
22	3	2	31	33	ERLÖSUNG	HIMMELREICH		0	-1	-1
22	3	2	32	35	ANFORDERUNG	SCHWIERIGKEIT	MINIMUM	0	466920000000019	7117
22	3	2	33	19	GEISEL	GEFANGENER	GEFANGENER	1	298420000000019	7472
22	3	2	34	40	POSTKUTSCHE	PFERD	PFERD	1	175110000000009	4103
22	3	2	35	17	VERSCHLEIERUNG	KOPFTUCH		0	-1	-1
22	3	2	36	36	AUSWERTUNG	ERGEBNIS		0	-1	-1
22	3	2	37	28	UHR	KIRCHE	KIRCHE	1	204810000000009	7232
22	3	2	38	24	GNADE	BARMHERZIGKEIT	MITLEID	0	760710000000009	8544
22	3	2	39	23	BUNGALOW	SIEDLUNG	SIEDLUNG	1	149510000000009	2819
22	3	2	40	37	DÄMMERUNG	MORGENGRAUEN	DUNKELHEIT	0	892970000000019	13587
22	4	3	1	23	ARMUT	ELEND	ELEND	1	575729999999981	6749
22	4	3	2	28	SEGEN	SCHÖPFER		0	-1	-1
22	4	3	3	12	DAMPF	LOKOMOTIVE	LOKOMOTIVE	1	150929999999981	3419
22	4	3	4	3	TÄUSCHUNG	ECHTHEIT		0	-1	-1
22	4	3	5	9	ANSICHT	MEINUNG	MEINUNG	1	221329999999981	3549
22	4	3	6	1	GIFT	MORD	KRANKHEIT	0	187110000000009	3903
22	4	3	7	27	ALKOHOL	OPIUM	GENUSS	0	174329999999981	3607
22	4	3	8	32	CHANCE	BEGEGNUNG	GELEGENHEIT	0	244729999999981	6567
22	4	3	9	14	FORDERUNG	GEHALT		0	-1	-1
22	4	3	10	7	NORM	MORAL		0	-1	-1
22	4	3	11	21	STOLZ	RUHM		0	-1	-1
22	4	3	12	31	VERGLEICH	GLEICHNIS		0	-1	-1
22	4	3	13	37	WOLLE	KLEIDUNG		0	-1	-1
22	4	3	14	18	GEDÄCHTNIS	ELEFANT		0	-1	-1
22	4	3	15	16	GEBÄUDE	HOTEL	ERDGESCHOSS	0	554329999999981	8615
22	4	3	16	40	PLAN	GROSSSTADT		0	-1	-1
22	4	3	17	22	ZEIT	URSPRUNG		0	-1	-1
22	4	3	18	13	HELDENMUT	TAPFERKEIT	TAPFERKEIT	1	202839999999991	4595
22	4	3	19	24	RICHTER	GERECHTIGKEIT		0	915529999999981	15139
22	4	3	20	36	JUNGE	MÄDCHEN	MÄDCHEN	1	134329999999981	3479
22	4	3	21	5	INDUSTRIE	BRANCHE	FABRIK	0	661470000000019	7543
22	4	3	22	30	TAT	ABSICHT	GESTÄNDNIS	0	304729999999981	5807
22	4	3	23	26	BEWEIS	TATSACHE		0	-1	-1
22	4	3	24	8	MEINEID	EHRENHAFTIGKEIT		0	-1	-1
22	4	3	25	34	ERDGESCHOSS	DACHBODEN	DACHBODEN	1	646310000000009	8279
22	4	3	26	15	PAPIER	BRIEF		0	-1	-1
22	4	3	27	19	GESUNDHEIT	IMPFUNG		0	-1	-1
22	4	3	28	39	GESCHREI	PANIK		0	-1	-1
22	4	3	29	4	STUHL	SESSEL	MÖBEL	0	190329999999981	4975
22	4	3	30	33	AUTO	PRESTIGE		0	-1	-1
22	4	3	31	11	APFEL	PFIRSICH	BANANE	0	105112999999998	11623
22	4	3	32	2	VULKAN	EXPLOSION	EXPLOSION	1	1623	3881
22	4	3	33	6	BESITZ	ANTEIL	EIGENTUM	0	425320000000019	5557
22	4	3	34	17	GEIST	FLASCHE	SEELE	0	181752999999998	19063
22	4	3	35	20	LARVE	RAUPE	RAUPE	1	114979999999981	2163
22	4	3	36	25	ZWIELICHT	UNTERWELT	DÄMMERUNG	0	448239999999991	5909
22	4	3	37	10	LEIDENSCHAFT	KUSS	LUST	0	387729999999981	4981
22	4	3	38	35	PROFIL	QUERSCHNITT		0	-1	-1
22	4	3	39	29	PUDDING	SÜSSIGKEITEN	DESSERT	0	260729999999981	5431
22	4	3	40	38	DEFINITION	KONZEPT	BEGRÜNDUNG	0	954120000000019	13471
22	5	4	1	38	SAUERSTOFF	LUFT	LUFT	1	310809999999963	4175
22	5	4	2	30	MUSIKER	AKKORDEON	GITARRE	0	408740000000037	4943
22	5	4	3	35	FAHNE	EROBERUNG	MAST	0	720529999999981	8271
22	5	4	4	40	GENUSS	ZIGARRE	ZIGARRE	1	1871.5	3383
22	5	4	5	5	MÖNCH	NONNE	NONNE	1	163009999999963	2567
22	5	4	6	26	DICKICHT	WALD	WALD	1	189529999999981	2449
22	5	4	7	11	AUFGABE	ERLEDIGUNG		0	-1	-1
22	5	4	8	36	POLIZIST	WACHE	ELFENOHREN	0	434340000000037	7279
22	5	4	9	1	GRUPPE	VERSAMMLUNG		0	-1	-1
22	5	4	10	18	BESESSENHEIT	TEUFEL	TEUFEL	1	406979999999981	5443
22	5	4	11	10	ZIEL	RICHTUNG		0	-1	-1
22	5	4	12	25	BETTLER	UNGLÜCK	ELEND	0	365970000000019	5097
22	5	4	13	19	BETRAG	WECHSEL		0	-1	-1
22	5	4	14	28	GÖTTIN	GEBET	GEBET	1	294540000000037	5699
22	5	4	15	23	GEDICHT	LIEBE		0	-1	-1
22	5	4	16	17	KLIPPE	ABGRUND	KÜSTE	0	467659999999963	5865
22	5	4	17	13	NAGEL	METALL	EISEN	0	461190000000037	5969
22	5	4	18	21	DIAMANT	GOLD	GOLD	1	146740000000037	2163
22	5	4	19	7	HIMMEL	FIRMAMENT		0	-1	-1
22	5	4	20	8	GLÜCK	ZUFALL		0	-1	-1
22	5	4	21	31	MERKMAL	DETAIL		0	-1	-1
22	5	4	22	22	ZIMMER	ECKE	TÜR	0	831509999999963	9041
22	5	4	23	2	SCHÜLER	DOZENT	DOZENT	1	190140000000037	3689
22	5	4	24	24	LABYRINTH	SUCHE	SUCHE	1	1272	2469
22	5	4	25	6	STIRN	KINN	KINN	1	157029999999981	3437
22	5	4	26	16	ERFORSCHUNG	PATENT	WISSENSCHAFT	0	221540000000037	4101
22	5	4	27	3	SALAT	GARTEN	GESUNDHEIT	0	266159999999963	4440
22	5	4	28	20	ANDEUTUNG	VERDACHT		0	-1	-1
22	5	4	29	27	VERRAT	TREUE	MISSTRAUEN	0	242340000000037	9279
22	5	4	30	15	MOOR	SUMPF	SUMPF	1	145290000000037	4583
22	5	4	31	37	ANGST	SCHLANGE		0	-1	-1
22	5	4	32	12	THEORIE	AUSNAHME	BEISPIEL	0	535140000000037	8503
22	5	4	33	14	ERGÄNZUNG	ZUSATZ		0	-1	-1
22	5	4	34	4	ANGEBOT	MARKT		0	-1	-1
22	5	4	35	29	ANFÜHRER	CHEF	CHEF	1	368340000000037	4439
22	5	4	36	39	GESCHICHTE	ENTWICKLUNG	ERINNERUNG	0	714629999999981	8522
22	5	4	37	33	BEGABUNG	VERERBUNG		0	-1	-1
22	5	4	38	32	DIENER	HALTUNG	UNTERTAN	0	2215	6911
22	5	4	39	9	LAUNE	HUMOR		0	-1	-1
22	5	4	40	34	SCHLEMMER	LECKERBISSEN	SPEISE	0	760740000000037	13667
22	6	5	1	2	GELENK	KEULE	KEULE	1	155270000000019	2531
22	6	5	2	22	NATUR	PFLANZE		0	-1	-1
22	6	5	3	5	ORCHESTER	KONZERT	OBOE	0	187159999999963	3711
22	6	5	4	32	FABRIK	PRODUKTION		0	-1	-1
22	6	5	5	38	FAHRZEUG	KETTE		0	-1	-1
22	6	5	6	34	EREIGNIS	FEST		0	-1	-1
22	6	5	7	18	BAHNHOF	KIOSK	ZUG	0	3671.5	4855
22	6	5	8	35	GETREIDE	DINKEL	ERNTE	0	243159999999963	2919
22	6	5	9	9	KAUFHAUS	SCHAUFENSTER		0	-1	-1
22	6	5	10	17	SCHIFF	DOCK	SEEGANG	0	442970000000019	5389
22	6	5	11	16	REISE	KONTINENT	URLAUB	0	572529999999981	6489
22	6	5	12	36	STRASSE	TEER	LATERNE	0	182959999999963	3479
22	6	5	13	26	FAHRRAD	PEDAL	BREMSE	0	166159999999963	2259
22	6	5	14	29	PINSEL	LEINWAND	LEINWAND	1	258009999999963	3601
22	6	5	15	7	AUFSTAND	REBELLION	REBELLION	1	285559999999963	6007
22	6	5	16	6	GLAUBE	BIBEL		0	-1	-1
22	6	5	17	40	FLOTTE	DECK	DAMPFSCHIFF	0	137434000000004	15133
22	6	5	18	13	GESICHT	MASKE		0	-1	-1
22	6	5	19	11	MÖBEL	LEHNE	TISCH	0	245559999999963	4189
22	6	5	20	31	AUFTRAG	ARBEIT		0	-1	-1
22	6	5	21	21	BÜNDNIS	PAKT	ALLIANZ	0	189820000000019	3695
22	6	5	22	12	FLOCKEN	SCHNEE	HAFER	0	153559999999963	2199
22	6	5	23	3	BRÜCKE	SAN FRANCISCO	VERBINDUNG	0	249540000000037	5129
22	6	5	24	39	VERLETZUNG	SCHORF	KNIE	0	184370000000019	4149
22	6	5	25	37	WEBER	KAMM	KAMM	1	197559999999963	3289
22	6	5	26	30	HEER	INFANTERIE	BEFEHLSHABER	0	434159999999963	9541
22	6	5	27	24	INFEKTION	SCHMERZEN	VIRUS	0	157279999999981	2457
22	6	5	28	33	REPTIL	ECHSE	ECHSE	1	149159999999963	3739
22	6	5	29	23	ZÜGEL	WENDE	BREMSE	0	735170000000019	8589
22	6	5	30	20	RIESE	SCHRITT	KRAFT	0	114735999999996	12673
22	6	5	31	15	TROPEN	AMAZONAS		0	-1	-1
22	6	5	32	19	SCHULE	HOLZ		0	-1	-1
22	6	5	33	1	KRUG	BIER	KELCH	0	307359999999963	4179
22	6	5	34	27	SCHAUSPIEL	BÜHNE		0	-1	-1
22	6	5	35	10	INSTRUMENT	OBOE	GITARRE	0	1765.5	5191
22	6	5	36	28	STIFT	KAPPE		0	-1	-1
22	6	5	37	14	ANGABE	ZEUGE		0	-1	-1
22	6	5	38	4	MAUER	BRÜSTUNG	GRUNDSTEIN	0	488740000000037	6398
22	6	5	39	8	HEFT	NOTE		0	-1	-1
22	6	5	40	25	SPORT	SCHWEISS		0	-1	-1
22	7	6	1	40	RADIO	STIMME	STIMME	1	144040000000037	2650
22	7	6	2	8	FLUGZEUG	TOMATENSAFT	TRIEBWERK	0	318670000000019	5015
22	7	6	3	31	ORKAN	WIRBEL	WIRBEL	1	143170000000019	2783
22	7	6	4	7	TONNE	REGEN	ABFALL	0	390379999999981	6655
22	7	6	5	12	ZEUS	HADES	HADES	1	159959999999963	2929
22	7	6	6	9	HERD	FEUER	FEUER	1	344570000000019	4781
22	7	6	7	39	LABOR	PIPETTE	RATTE	0	259870000000019	3759
22	7	6	8	16	NACHT	SCHEINWERFER		0	-1	-1
22	7	6	9	29	GRILLEN	SOMMER	SOMMER	1	119179999999981	2471
22	7	6	10	5	EISENBAHN	SCHIENE	SCHIENE	1	139979999999981	3079
22	7	6	11	22	ENERGIE	ÖL		0	-1	-1
22	7	6	12	3	GEBIRGE	EDELWEISS	SEILBAHN	0	540170000000019	6769
22	7	6	13	1	UFER	DAMM		0	-1	-1
22	7	6	14	32	SCHMIED	HUFEISEN	HITZE	0	219159999999963	5375
22	7	6	15	20	RINGE	BAUM		0	-1	-1
22	7	6	16	24	SPIELZEUG	PLASTIK		0	-1	-1
22	7	6	17	10	TANNE	RINDE	RINDE	1	127979999999981	2447
22	7	6	18	21	ARZT	PRAXIS		0	-1	-1
22	7	6	19	34	MUSKEL	SEHNE	SEHNE	1	282779999999981	5811
22	7	6	20	33	LADEN	REKLAME		0	-1	-1
22	7	6	21	2	WEIN	BLUME	SEKT	0	162379999999981	2287
22	7	6	22	28	BIBLIOTHEK	SIGNATUR		0	-1	-1
22	7	6	23	13	VERORDNUNG	BESCHEID		0	-1	-1
22	7	6	24	26	KÜCHE	EIMER		0	-1	-1
22	7	6	25	37	STRAUSS	TULPEN	TULPEN	1	231909999999963	5268
22	7	6	26	15	GEFÄNGNIS	VERGEHEN		0	-1	-1
22	7	6	27	38	FISCH	SCHUPPEN		0	-1	-1
22	7	6	28	17	REVOLVER	KALIBER		0	950670000000019	11619
22	7	6	29	14	HOCHZEIT	ALTAR	ALTAR	1	400779999999981	5223
22	7	6	30	11	SCHACH	TURM	TURM	1	188759999999963	3071
22	7	6	31	19	THEATER	REIHE	VORHANG	0	398929999999981	5047
22	7	6	32	27	MUSEUM	ÄGYPTEN	KUNST	0	490379999999981	10976
22	7	6	33	4	WINTER	UNFALL		0	-1	-1
22	7	6	34	18	KAMPF	SIEG		0	-1	-1
22	7	6	35	36	INSEKT	LIBELLE		0	-1	-1
22	7	6	36	35	KÜSTE	DÜNE	KLIPPE	0	4475.5	5911
22	7	6	37	6	DYNAMO	LICHT	LICHT	1	139979999999981	3399
22	7	6	38	25	AQUARELL	GALERIE	GALERIE	1	183929999999981	3551
22	7	6	39	30	BUCH	SCHRIFTSTELLER		0	-1	-1
22	7	6	40	23	NÄHEN	KREUZSTICH		0	-1	-1
22	8	7	1	30	DARBIETUNG	BEOBACHTUNG		0	-1	-1
22	8	7	2	8	FIEBER	ERSCHÖPFUNG	SCHWÄCHE	0	319530000000075	4885
22	8	7	3	19	UMWELT	GEFÄHRDUNG		0	-1	-1
22	8	7	4	31	TODESKAMPF	LEBEN		0	-1	-1
22	8	7	5	2	KAMMER	GEKLAPPER		0	-1	-1
22	8	7	6	13	ERFOLG	LEBENSLAUF		0	-1	-1
22	8	7	7	29	ALGEBRA	FUNKTION	MATHEMATIK	0	510130000000075	9607
22	8	7	8	27	LAWINE	FELSBLOCK		0	-1	-1
22	8	7	9	5	ZITRONE	ERDBEERE	BIRNE	0	234390000000037	3629
22	8	7	10	23	SCHÄDEL	LEICHE	KNOCHEN	0	204190000000037	3313
22	8	7	11	7	BOTSCHAFTER	NATIONALITÄT	NATIONALITÄT	1	139580000000075	3776
22	8	7	12	38	ZAUBERER	ENTHÜLLUNG	KANINCHEN	0	348769999999925	4791
22	8	7	13	28	ENTFÜHRUNG	AUSBEUTE	GEISEL	0	215190000000037	3977
22	8	7	14	16	FUSSKNÖCHEL	ARM	ARM	1	416590000000037	10200
22	8	7	15	37	MIKROSKOP	BAKTERIEN	BAKTERIEN	1	164590000000037	3853
22	8	7	16	33	CHARME	HERZ		0	-1	-1
22	8	7	17	14	PROFESSOR	HOCHSCHULE		0	3351	5366
22	8	7	18	22	SCHLEIM	HAFER		0	-1	-1
22	8	7	19	6	HEKTAR	ZAUN	FELD	0	627269999999925	7102
22	8	7	20	9	STEUER	UNTERSCHLAGUNG	UNTERSCHLAGUNG	1	183990000000037	6015
22	8	7	21	18	STANGE	STOSS	STOSS	1	218390000000037	4167
22	8	7	22	1	HERZLICHKEIT	GEHÄSSIGKEIT		0	-1	-1
22	8	7	23	40	ARGUMENT	ENTSCHEIDUNG		0	-1	-1
22	8	7	24	12	WHISKY	DUDELSACK	DUDELSACK	1	2350	6533
22	8	7	25	26	ANTWORT	BEKENNTNIS		0	-1	-1
22	8	7	26	4	WEISE	ART	ART	1	142990000000037	2485
22	8	7	27	36	VERMITTLUNG	INTERVIEW		0	-1	-1
22	8	7	28	3	AUSBILDUNG	ZUKUNFT		0	-1	-1
22	8	7	29	11	ÜBERBLICK	STANDPUNKT		0	-1	-1
22	8	7	30	39	ÄRGER	FEINDSELIGKEIT		0	-1	-1
22	8	7	31	21	KRANKENWAGEN	NOTFALL	NOTFALL	1	123559999999963	3638
22	8	7	32	35	HAUSSCHUHE	PFEIFE		0	-1	-1
22	8	7	33	17	VERSCHIEDENHEIT	GEGENTEIL		0	-1	-1
22	8	7	34	15	SCHLAMM	HÜRDE	REGEN	0	807190000000037	9431
22	8	7	35	32	ZERSTÖRUNG	AUSROTTUNG	TOD	0	622390000000037	7111
22	8	7	36	34	EMANZIPATION	GLEICHSTELLUNG	GLEICHSTELLUNG	1	171190000000037	4127
22	8	7	37	25	METHODE	VERSUCH		0	-1	-1
22	8	7	38	24	DOKTOR	KLINIK		0	-1	-1
22	8	7	39	20	TINTE	BLEISTIFT	GLAS	0	589590000000037	6712
22	8	7	40	10	EIFERSUCHT	GRUND		0	-1	-1
