## Supplementary material for "Vast amounts of encoded items nullify but do not reverse the effect of sleep on declarative memory": Dataset: PAL_22_2_2.xlsx

### Sheet: Sheet1
VP_Nr	Block	VersioN	counter	pair_code	cue	correct_answer	answer	accuracy	reactiontime1	reactiontime2
22	1	8	1	16	PERSON	SCHADEN	GESICHT	0	5696.1	7738
22	1	8	2	21	ERMÜDUNG	KREISLAUF	ANTRENGUNG	0	5694.1	7150
22	1	8	3	1	WOHNUNG	HEIM	SCHLÜSSEL	0	4110.3	5607
22	1	8	4	24	SOZIALIST	PAROLE		0	-1	-1
22	1	8	5	12	ABFALL	SCHMUTZ	TONNE	0	7774.9	8559
22	1	8	6	38	PFEFFER	BUTTER	SALZ	0	3480.1	4056
22	1	8	7	31	VERWALTUNG	GENEHMIGUNG		0	-1	-1
22	1	8	8	4	TRANSPORT	LAGER	AUTO	0	588710000000001	6903
22	1	8	9	9	BEMÜHUNGEN	ANSTRENGUNG	ERGEBNIS	0	806739999999999	9039
22	1	8	10	13	BÜSTENHALTER	BUSEN	BUSEN	1	1378.5	2127
22	1	8	11	6	DICHTER	ZITAT		0	-1	-1
22	1	8	12	3	GABEL	SOSSE	SUPPE	0	9453.8	10239
22	1	8	13	39	RÄUBER	DIEBSTAHL	DIEBSTAHL	1	179339999999999	3329
22	1	8	14	29	SÄUGLING	WIEGE	HILFLOSIGKEIT	0	486110000000001	7029
22	1	8	15	34	ENTSPANNUNG	BEDROHUNG	R	0	19964.9	20009
22	1	8	16	28	SCHATTEN	EXISTENZ	DUNKELHEIT	0	528999999999942	9349
22	1	8	17	40	GESTALTUNG	LANDSCHAFT		0	-1	-1
22	1	8	18	37	FISCHER	MEER		0	-1	-1
22	1	8	19	11	REIZ	REAKTION	REAKTION	1	282410000000001	4760
22	1	8	20	2	GELEGENHEIT	LIEBSCHAFT	SITUATION	0	8598	9759
22	1	8	21	22	BEGINN	FOLGE	ANFANG	0	15903.1	16503
22	1	8	22	26	ADMIRAL	WAFFENRUHE	ARMEE	0	352010000000001	4304
22	1	8	23	15	PLAKAT	HAMMER	BEDEUTUNG	0	12936.1	15288
22	1	8	24	19	LERCHE	FRÖHLICHKEIT	FRÖHLICHKEIT	1	389489999999999	6023
22	1	8	25	27	ERFAHRUNG	UNWISSENHEIT		0	-1	-1
22	1	8	26	33	GETRÄNK	SCHAUM	SPRUDEL	0	506209999999998	5953
22	1	8	27	32	MÜNDIGKEIT	ABHÄNGIGKEIT	STRAFE	0	806229999999999	9301
22	1	8	28	23	ÄRA	ZEITALTER	ZEITALTER	1	131290000000002	3401
22	1	8	29	18	BLASE	BAUCH		0	-1	-1
22	1	8	30	7	FENSTER	BEWOHNER		0	13051	20001
22	1	8	31	17	THEMA	INTERESSE	VORTRAG	0	3473	4809
22	1	8	32	5	JUNGFRAU	SCHLEIER	REINHEIT	0	4429.5	5267
22	1	8	33	36	LEERE	DUMPFHEIT	FLASCHE	0	15451.7	16229
22	1	8	34	30	STRAND	VERGNÜGEN	SEEGANG	0	576509999999998	6789
22	1	8	35	35	LEICHTIGKEIT	SCHWERKRAFT		0	-1	-1
22	1	8	36	10	IRRTUM	MISSVERSTÄNDNIS	FEHLER	0	584109999999998	6867
22	1	8	37	25	STIMMUNG	ATMOSPHÄRE		0	-1	-1
22	1	8	38	20	FLEISCH	RAUBTIER		0	-1	-1
22	1	8	39	14	LÜGE	WAHRHEIT	VERBRECHEN	0	447670000000001	5911
22	1	8	40	8	FAMILIE	MUTTER	ONKEL	0	3047	4087
22	2	9	1	8	ANHÄNGER	MEISTER	RELIGION	0	908019999999995	16176
22	2	9	2	2	GEDULD	KONTROLLE	GELASSENHEIT	0	9710.5	11711
22	2	9	3	23	TOTSCHLAG	BRUTALITÄT	MÖRDER	0	116391000000001	12759
22	2	9	4	27	STRICK	SCHLINGE	GALGEN	0	545519999999995	6295
22	2	9	5	39	ABRECHNUNG	BANKIER	MAHNUNG	0	264130000000005	3903
22	2	9	6	26	DUFT	GERUCH	KERZE	0	210789999999991	2847
22	2	9	7	13	SARG	GRAB	GRAB	1	351919999999995	4487
22	2	9	8	34	REGEL	KOMBINATION	THEORIE	0	980719999999995	19311
22	2	9	9	12	HALLE	TURNIER		0	-1	-1
22	2	9	10	14	VERANSTALTUNG	ÖFFENTLICHKEIT	GÄSTE	0	597519999999995	7919
22	2	9	11	30	ZUGEHÖRIGKEIT	GENERATION	ZUSAMMENHALT	0	397510000000009	6039
22	2	9	12	10	VORTRAG	REDNER		0	-1	-1
22	2	9	13	35	AUFPRALL	FALL	FALL	1	2471	4511
22	2	9	14	38	SEILTÄNZER	SCHWERPUNKT	SCHWERPUNKT	1	235630000000005	5031
22	2	9	15	9	KOCHTOPF	BÜGELEISEN	HERD	0	660719999999995	7103
22	2	9	16	19	VERBRENNUNG	PROZESSION	HAUT	0	629510000000009	9399
22	2	9	17	31	ANREGUNG	BEISPIEL		0	-1	-1
22	2	9	18	1	INSTANZ	GESETZGEBUNG	KLAGE	0	681619999999995	11055
22	2	9	19	28	GEMÜT	HEITERKEIT		0	-1	-1
22	2	9	20	17	SONATE	KLAVIER	KOMPONIST	0	2078.5	3871
22	2	9	21	6	BÜRGSCHAFT	VOLLMACHT	VOLLMACHT	1	299910000000009	4607
22	2	9	22	36	VERZIERUNG	PALAST		0	-1	-1
22	2	9	23	33	ÄHNLICHKEIT	WIEDERHOLUNG		0	-1	-1
22	2	9	24	40	GESCHENK	UNDANK		0	-1	-1
22	2	9	25	15	BÜCHEREI	VERLEIH	VERLEIH	1	539910000000009	7679
22	2	9	26	37	STUDIUM	WIRTSCHAFT	SCHLAF	0	286330000000005	3667
22	2	9	27	16	KRANKHEIT	SYMPTOM	INFEKTION	0	355530000000005	6759
22	2	9	28	29	RHEUMATISMUS	IMMUNITÄT	IMMUNITÄT	1	257310000000009	5371
22	2	9	29	32	GLETSCHER	POL	SCHNEE	0	738330000000005	8087
22	2	9	30	3	GITTER	BESCHRÄNKUNG	UNFREIHEIT	0	626310000000009	7567
22	2	9	31	25	FINDIGKEIT	EINFALL		0	-1	-1
22	2	9	32	7	SPRÜHREGEN	FLUSS		0	-1	-1
22	2	9	33	24	GANGSTER	VERBRECHEN	WAFFE	0	747110000000009	8259
22	2	9	34	5	KAMERAD	OPFER	KAMPF	0	276039999999991	6679
22	2	9	35	18	WELLE	FLUT		0	-1	-1
22	2	9	36	20	KUMMER	TRAURIGKEIT		0	-1	-1
22	2	9	37	21	ORIENTIERUNG	AUSGANG	HILFLOSIGKEIT	0	380310000000009	6509
22	2	9	38	11	GESCHOSS	PFEIL	DECKUNG	0	582910000000009	6853
22	2	9	39	4	TÜR	SCHRANK	SCHRANK	1	143760000000009	3575
22	2	9	40	22	TAKT	HARFE		0	-1	-1
22	3	10	1	39	ERMORDUNG	GESTÄNDNIS	WAFFE	0	322520000000019	3815
22	3	10	2	28	ANKÜNDIGUNG	EXAMEN	BESCHEID	0	314520000000019	4079
22	3	10	3	23	SCHNORCHEL	ATLANTIK		0	-1	-1
22	3	10	4	5	ANZUG	BÖRSE	KRAWATTE	0	2101	4471
22	3	10	5	38	REDAKTEUR	KORRESPONDENZ	BERICHTERSTATTUNG	0	922810000000009	11935
22	3	10	6	35	VERLAUF	ENDUNG		0	-1	-1
22	3	10	7	32	SCHIFFBRUCH	UNGLÜCKSFALL	TRÜMMER	0	100472000000002	11415
22	3	10	8	9	VOLK	GEMEINDE		0	-1	-1
22	3	10	9	30	PASSION	ORGASMUS	ORGASMUS	1	1668	4111
22	3	10	10	16	STRICH	SKIZZE	SKIZZE	1	4906.5	6183
22	3	10	11	14	ZUSAMMENHANG	VORZEICHEN	KONTEXT	0	791920000000019	9151
22	3	10	12	10	MAGEN	RESTAURANT	VERDAUUNG	0	113113999999999	12855
22	3	10	13	21	ELITE	VERMÖGEN	FÄHIGKEIT	0	529539999999991	8101
22	3	10	14	15	PATIENT	THERAPIE	BEHANDLUNG	0	809010000000009	11217
22	3	10	15	1	PROGNOSE	GEWISSHEIT	ZUVERSICHT	0	346939999999991	5341
22	3	10	16	20	SPIRALE	FRUCHTBARKEIT	GEBÄRMUTTER	0	750270000000019	14567
22	3	10	17	37	NEUROSE	PSYCHOLOGIE	PSYCHOLOGIE	1	270320000000019	5569
22	3	10	18	7	LOYALITÄT	BRUDER	BRUDER	1	190620000000019	10885
22	3	10	19	3	LINIE	BUS		0	-1	-1
22	3	10	20	26	POLITIKER	ZUVERSICHT		0	-1	-1
22	3	10	21	36	GESCHLECHT	MANN	MANN	1	2254	3200
22	3	10	22	18	FASCHIST	IDEOLOGIE	ÜBERZEUGUNG	0	715920000000019	8799
22	3	10	23	22	LIEGE	VERANDA		0	-1	-1
22	3	10	24	13	GENAUIGKEIT	AUFMERKSAMKEIT		0	-1	-1
22	3	10	25	29	ZUSPITZUNG	PUNKT	PUNKT	1	166710000000009	2772
22	3	10	26	24	MAKEL	SELBSTBEWUSSTSEIN	UNSICHERHEIT	0	509829999999981	8029
22	3	10	27	27	MONSTER	MUT	ANGST	0	124439999999991	2172
22	3	10	28	33	OPERATION	KOMA	NARKSOE	0	442979999999981	5079
22	3	10	29	8	UMARMUNG	INTEGRATION	FREUND	0	219789999999991	3887
22	3	10	30	40	PEITSCHE	MISSHANDLUNG		0	-1	-1
22	3	10	31	17	KÄFER	RUINE		0	-1	-1
22	3	10	32	12	ZENTIMETER	METER	METER	1	688370000000019	8183
22	3	10	33	19	DROGE	VERHEIMLICHUNG		0	-1	-1
22	3	10	34	11	DIREKTOR	GESCHÄFT		0	-1	-1
22	3	10	35	34	VERDROSSENHEIT	RESIGNATION		0	-1	-1
22	3	10	36	31	SAMT	STOFF		0	-1	-1
22	3	10	37	4	FAHRT	AUTOBAHN		0	-1	-1
22	3	10	38	25	PARADIES	MENSCH	INSEL	0	299939999999991	3946
22	3	10	39	2	KAMERADSCHAFT	PARTNER	FREUND	0	630079999999981	7540
22	3	10	40	6	ABSCHLUSS	PROJEKT		0	-1	-1
22	4	11	1	4	MEDAILLE	WETTBEWERB	PREIS	0	2482.5	3609
22	4	11	2	38	WEG	WILLE	GEFÄHRTE	0	557739999999991	6649
22	4	11	3	7	BODEN	FUND		0	-1	-1
22	4	11	4	37	HIRTE	SCHAF	WEIDE	0	255970000000019	6671
22	4	11	5	6	AMATEUR	HOBBY		0	-1	-1
22	4	11	6	17	HANDSCHRIFT	BUCHSTABE	SIGNATUR	0	4647.5	6175
22	4	11	7	36	WALZER	GALA	GALA	1	188870000000019	2791
22	4	11	8	29	BUDE	KÜHLSCHRANK		0	-1	-1
22	4	11	9	15	ATTRAKTION	WELTWUNDER	PARTNERSCHAFT	0	674339999999991	8578
22	4	11	10	33	STURZ	REGIERUNG		0	-1	-1
22	4	11	11	8	REKORD	ARBEITSLOSIGKEIT		0	-1	-1
22	4	11	12	3	COMPUTER	ZEITVERTREIB		0	-1	-1
22	4	11	13	35	BEHANDLUNG	MANDEL		0	-1	-1
22	4	11	14	1	SCHALTER	FLUGHAFEN	LEITUNG	0	114546000000001	12311
22	4	11	15	10	ZULASSUNG	NACHWEIS	EIGNUNG	0	9967.5	11783
22	4	11	16	9	WAHL	GREMIUM		0	-1	-1
22	4	11	17	20	VATERUNSER	RELIGION	GLAUBE	0	426239999999991	5326
22	4	11	18	30	STRATEGIE	NÄHERUNG	TAKTIK	0	8479.5	9326
22	4	11	19	23	KATEGORIE	GÜLTIGKEIT		0	-1	-1
22	4	11	20	26	HAND	GESTE		0	-1	-1
22	4	11	21	28	VERSEUCHUNG	RATTE	RATTE	1	255939999999991	3588
22	4	11	22	27	DOLCH	STICH	STICH	1	155010000000009	3679
22	4	11	23	14	LEISTUNG	PROVISION	MOTOR	0	969779999999981	11819
22	4	11	24	18	TREIBSTOFF	KILOMETER	KEROSIN	0	236660000000009	3422
22	4	11	25	25	PHILOSOPHIE	SINN	ETHIK	0	803139999999991	9391
22	4	11	26	24	AUSSCHAU	GIPFEL		0	-1	-1
22	4	11	27	13	FEHLTRITT	VERANTWORTUNG	MISSGESCHICK	0	708739999999991	11663
22	4	11	28	31	KOPPEL	STIER	STIER	1	173539999999991	2964
22	4	11	29	21	GANS	ENTE	ENTE	1	141860000000009	2554
22	4	11	30	16	TRAKTOR	LENKSTANGE	ACHSE	0	5815.5	13071
22	4	11	31	32	KRAMPF	BEIN		0	-1	-1
22	4	11	32	12	ATOM	MOLEKÜL		0	-1	-1
22	4	11	33	34	SYMBOL	WAPPEN	MARKIERUNG	0	832739999999991	9487
22	4	11	34	19	BEGNADIGUNG	DROHUNG	MITLEID	0	136793999999999	20002
22	4	11	35	11	SCHEIDUNG	INSTABILITÄT		0	-1	-1
22	4	11	36	40	WIND	ELEMENT		0	-1	-1
22	4	11	37	2	UNTAUGLICHKEIT	FAHRER		0	-1	-1
22	4	11	38	5	INSTITUTION	ABTEILUNG	KIRCHE	0	144443999999999	15391
22	4	11	39	22	KARTE	HINDERNIS		0	-1	-1
22	4	11	40	39	GEWINNUNG	WERBER	ABBAU	0	8309.5	9151
22	5	12	1	18	PARTY	THEKE	GÄSTE	0	3802.5	4730
22	5	12	2	23	JUGEND	SCHWIMMBAD		0	-1	-1
22	5	12	3	12	HÖLLE	MYTHOS	LEID	0	526190000000037	5929
22	5	12	4	17	BEGRÜNDER	PRÄSIDENT	BOSS	0	922870000000019	11204
22	5	12	5	22	PARTEI	ABSTIMMUNG		0	-1	-1
22	5	12	6	26	EVOLUTION	ERWEITERUNG	ERWEITERUNG	1	3028	5343
22	5	12	7	7	HIRN	STUDIE		0	-1	-1
22	5	12	8	35	NOTLAGE	DILEMMA	HILFE	0	618370000000019	6815
22	5	12	9	21	LIKÖR	SEKT	BIER	0	576959999999963	6348
22	5	12	10	36	EINSPARUNG	RECHNUNG	RATION	0	4202.5	6610
22	5	12	11	24	ALARM	ÜBUNG	WARNUNG	0	251170000000019	3688
22	5	12	12	31	REICH	PROFIT	LUXUS	0	117505999999996	12902
22	5	12	13	40	KERZE	DOCHT	DOCHT	1	154370000000019	2503
22	5	12	14	9	ADER	GESTEIN	GESTEIN	1	154490000000037	3535
22	5	12	15	13	STAAT	UNTERSTÜTZUNG	GRENZE	0	488779999999981	8687
22	5	12	16	16	FREUNDIN	ZÄRTLICHKEIT	ZUNEIGUNG	0	695720000000019	8471
22	5	12	17	27	BEEINFLUSSUNG	VERMARKTUNG		0	-1	-1
22	5	12	18	6	SCHLACHTUNG	SCHWEIN		0	-1	-1
22	5	12	19	2	GENIE	MATHEMATIK	MATHEMATIK	1	534359999999963	7591
22	5	12	20	14	SCHLAFWANDELN	UNWIRKLICHKEIT	UNSICHERHEIT	0	433579999999981	6830
22	5	12	21	34	BLEI	STAHL	METALL	0	17278	17992
22	5	12	22	37	INVESTITION	KONZERN	EINSATZ	0	110547000000002	13599
22	5	12	23	33	ERÖFFNUNG	GRÜNDUNG		0	-1	-1
22	5	12	24	1	EMPFINDUNG	GELASSENHEIT		0	-1	-1
22	5	12	25	10	ZAUBERKÜNSTLER	TRICK	TRICK	1	620070000000019	8112
22	5	12	26	4	KLOSTER	EINSCHRÄNKUNG	RUHE	0	550870000000019	12983
22	5	12	27	5	BINDUNG	BABY		0	-1	-1
22	5	12	28	19	BAHNSTEIG	ANPASSUNG	GLEIS	0	374359999999963	5367
22	5	12	29	11	PROGRAMM	KINO		0	-1	-1
22	5	12	30	8	KARTELL	KONSENS	KONSENS	1	747170000000019	9506
22	5	12	31	29	MOTOR	INDUSTRIALISIERUNG		0	-1	-1
22	5	12	32	28	UNSTERBLICHKEIT	AUFERSTEHUNG	AUFERSTEHUNG	1	327959999999963	9383
22	5	12	33	32	KOORDINATION	HANDHABUNG		0	-1	-1
22	5	12	34	15	VERHAFTUNG	KLINGE	GESETZ	0	5663.5	7038
22	5	12	35	38	ABEND	MORGEN		0	-1	-1
22	5	12	36	20	HORN	WARNUNG	WARNUNG	1	193259999999963	4700
22	5	12	37	25	BESTATTUNG	SELBSTMORD	FRIEDEN	0	125117000000002	13781
22	5	12	38	30	DORF	ISOLATION	ABGESCHIEDENHEIT	0	347470000000019	11498
22	5	12	39	39	ORDNUNG	ZUCHT		0	-1	-1
22	5	12	40	3	BEIFALL	APPLAUS	APPLAUS	1	266020000000019	4535
22	6	13	1	4	SPRECHER	AUFRUF	RADIO	0	553079999999981	6413
22	6	13	2	15	VERBRÜDERUNG	ENTSCHULDIGUNG	GEMEINSCHAFT	0	498559999999963	6469
22	6	13	3	20	ZAHL	PHYSIK		0	-1	-1
22	6	13	4	2	PARK	VEGETATION	BANK	0	226379999999981	3058
22	6	13	5	8	BEWUNDERUNG	SCHÖNHEIT		0	-1	-1
22	6	13	6	30	HASS	GEFECHT	GEWALT	0	292090000000037	4240
22	6	13	7	37	FLAMME	LEUCHTE	VERBRENNUNG	0	346870000000019	5788
22	6	13	8	3	OZEAN	KRABBE		0	-1	-1
22	6	13	9	14	MUSIK	OPER	GEIGE	0	409579999999981	5004
22	6	13	10	35	ZUCKER	SPEISE	BROT	0	333079999999981	6890
22	6	13	11	9	STALL	KUH	STROH	0	321970000000019	4218
22	6	13	12	29	KONJUNKTUR	DIAGNOSE		0	-1	-1
22	6	13	13	13	ZAHLUNG	QUITTUNG		0	-1	-1
22	6	13	14	36	KLEINIGKEIT	WAAGE		0	-1	-1
22	6	13	15	19	INSEL	URLAUBER	PARADIES	0	234329999999981	4935
22	6	13	16	24	ENTSCHLOSSENHEIT	DURCHSETZUNG		0	-1	-1
22	6	13	17	11	DOKUMENT	BESCHEINIGUNG		0	-1	-1
22	6	13	18	26	KUNSTWERK	AUFMACHUNG	LEINWAND	0	532790000000037	6431
22	6	13	19	33	SENDER	NOTIZ		0	-1	-1
22	6	13	20	18	BEWERTUNG	KELLNERIN		0	-1	-1
22	6	13	21	5	AUFTAKT	SPIEL	VORSPANN	0	426370000000019	7518
22	6	13	22	28	NACHRICHT	GEBURTSTAG		0	-1	-1
22	6	13	23	10	MILCH	KÄSE	BAUER	0	807229999999981	8849
22	6	13	24	12	TRAINER	STIL	SPROT	0	409490000000037	4779
22	6	13	25	27	SUBSTANZ	SEELE	DROGE	0	845470000000019	9182
22	6	13	26	32	KLEIDERSCHRANK	HANDSCHUH		0	-1	-1
22	6	13	27	1	WAHNSINN	ANSTALT		0	-1	-1
22	6	13	28	39	FREILASSUNG	AUFENTHALT		0	-1	-1
22	6	13	29	6	BEGEISTERUNG	GEFÜHL		0	-1	-1
22	6	13	30	31	TEICH	ÜBERSCHWEMMUNG	FROSCH	0	273890000000037	3858
22	6	13	31	22	WIEDERHERSTELLUNG	VERSCHLECHTERUNG	REKONSTRUKTION	0	698170000000019	9238
22	6	13	32	7	KRANZ	NEST	NEST	1	237220000000019	3263
22	6	13	33	16	TRAINING	PULS		0	-1	-1
22	6	13	34	17	WAFFE	KRIEG	GEWALT	0	195070000000019	4303
22	6	13	35	23	STREIK	KONFLIKT	MEINUNGSVERSCHIEDENHEIT	0	481590000000037	8687
22	6	13	36	38	SUBMISSION	ERNIEDRIGUNG	UNTERWERFUNG	0	195170000000019	4369
22	6	13	37	25	GERICHTSHOF	UNWAHRHEIT	VERHANDLUNG	0	642170000000019	10141
22	6	13	38	40	REGENSCHIRM	BEDARF	NÄSSE	0	608790000000037	6871
22	6	13	39	34	FRAU	BLUSE		0	177437000000002	19635
22	6	13	40	21	REVOLUTION	WIDERSTAND	WIDERSTAND	1	459540000000037	7252
22	7	14	1	24	VATER	VORBILD	STRENGE	0	5266	6882
22	7	14	2	40	LEBER	ORGAN	GESUNDHEIT	0	284140000000037	4961
22	7	14	3	20	ERKLÄRUNG	WISSENSCHAFT		0	-1	-1
22	7	14	4	26	RASSE	NATIONALIST	NAIZ	0	124557999999998	15568
22	7	14	5	10	SCHMUGGEL	IMPORT	IMPORT	1	5208	8016
22	7	14	6	7	VORBEREITUNG	VERÖFFENTLICHUNG		0	-1	-1
22	7	14	7	22	AUTOR	ERFINDUNG	URHEBER	0	184790000000037	3449
22	7	14	8	35	LIST	NAZI	NAZIS	1	140149000000004	14919
22	7	14	9	27	HINDERUNG	SIEGEL		0	-1	-1
22	7	14	10	5	GANG	TOR	TEPPICH	0	3216	5280
22	7	14	11	16	FREUNDSCHAFT	GEFÄHRTE		0	-1	-1
22	7	14	12	21	UNABHÄNGIGKEIT	SELBSTBESTIMMUNG	FREIHEIT	0	777990000000037	15369
22	7	14	13	8	EXPERIMENT	UNTERSUCHUNG	ERGEBNIS	0	2538	4242
22	7	14	14	25	FRIEDEN	ALLIANZ		0	-1	-1
22	7	14	15	13	URLAUB	AUSFALL	INSEL	0	356790000000037	4760
22	7	14	16	4	INFLATION	ENTWERTUNG	WERTVERLUST	0	251190000000037	5488
22	7	14	17	34	NACHBARSCHAFT	HECKE	VERTRAUEN	0	368909999999963	6751
22	7	14	18	33	KNOBLAUCH	VAMPIR		0	-1	-1
22	7	14	19	37	PARLAMENT	KANZLER	VERFASSUNG	0	912190000000037	10810
22	7	14	20	11	PRÄDIKAT	PRIMA		0	-1	-1
22	7	14	21	12	UNHEIL	ALPTRAUM		0	-1	-1
22	7	14	22	17	TECHNOLOGIE	GEHIRNWÄSCHE	FORTSCHRITT	0	286290000000037	4191
22	7	14	23	31	TOD	NOTWEHR	EWIGKEIT	0	260690000000037	9576
22	7	14	24	19	MINIMUM	NOTWENDIGKEIT	MINDESTWERT	0	818320000000019	11391
22	7	14	25	9	INTENSIVSTATION	KRANKENHAUS	KRANKENHAUS	1	4006	8214
22	7	14	26	28	SCHLÄGER	KRIMINALITÄT	KRIMINALITÄT	1	185520000000019	5239
22	7	14	27	15	LAMM	MITTAGESSEN	WOLF	0	379520000000019	4711
22	7	14	28	23	FLÜCHTLING	ASYL	HILFLOSIGKEIT	0	5351	7292
22	7	14	29	3	IDIOT	UNSINN		0	-1	-1
22	7	14	30	29	FAUST	GEWALT	GEWALT	1	1687	3391
22	7	14	31	2	SOLO	MUSIKINSTRUMENT	GITARRE	0	217590000000037	3328
22	7	14	32	18	KONFRONTATION	RACHE	STREIT	0	168809999999963	2786
22	7	14	33	39	GESELLSCHAFT	EINHEIT	ZUSAMMENHALT	0	259090000000037	5404
22	7	14	34	6	LIMIT	MAXIMUM	GRENZWERT	0	171109999999963	3176
22	7	14	35	32	SCHLUSSFOLGERUNG	KONSEQUENZ		0	-1	-1
22	7	14	36	14	WANGE	CHRIST	CHRIST	1	195990000000037	2872
22	7	14	37	36	SÄUFER	WIRT		0	-1	-1
22	7	14	38	30	DIAKONIE	VERSORGUNG	HILFELEISTUNG	0	182359999999963	5560
22	7	14	39	1	GEMEINSCHAFT	ZUSAMMENARBEIT	ZUGEHÖRIGKEIT	0	4415	7095
22	7	14	40	38	ZELT	ZIRKUS		0	-1	-1
22	8	15	1	36	INFORMATIK	PROGRAMMIERUNG	PROGRAMMIERUNG	1	145209999999963	4234
22	8	15	2	2	UNTERSCHRIFT	FORMULAR		0	4631	16583
22	8	15	3	39	DESSERT	HONIG	PUDDING	0	1919	3055
22	8	15	4	32	FORMEL	BERECHNUNG	BERECHNUNG	1	225919999999925	5176
22	8	15	5	23	OPPOSITION	VERWEIGERUNG	MEINUNG	0	596019999999925	7174
22	8	15	6	7	DONNER	BLITZ	BLITZ	1	2645.5	6527
22	8	15	7	28	BILD	FOTO	RAHMEN	0	232880000000075	3775
22	8	15	8	12	TECHNIKER	INGENIEUR		0	-1	-1
22	8	15	9	30	ERDBALL	WELTKARTE		0	-1	-1
22	8	15	10	25	DRECK	VERUNREINIGUNG	SPIEGEL	0	7279	8455
22	8	15	11	24	AKTEUR	DRAMATIK		0	-1	-1
22	8	15	12	18	ERNÄHRUNG	EIWEIß		0	-1	-1
22	8	15	13	15	TRITT	SOHLE	HINTERN	0	468959999999963	5615
22	8	15	14	27	KUNST	ARTIST	ARTIST	1	144719999999925	2767
22	8	15	15	9	SUBKULTUR	UNTERGRUND	UNTERGRUND	1	1343	3007
22	8	15	16	4	BRILLE	KRAWATTE	MERKMAL	0	166071999999993	17607
22	8	15	17	21	AUSEINANDERSETZUNG	ÜBERLEGUNG		0	4151	13943
22	8	15	18	11	SCHÄTZUNG	SPEKULATION	MASS	0	117511999999993	15318
22	8	15	19	40	BEARBEITUNG	HONORAR		0	-1	-1
22	8	15	20	6	MANDANT	RECHT	GERECHTIGKETI	0	292140000000037	4759
22	8	15	21	29	INTERVENTION	STREIT	EINGRIFF	0	248609999999963	3448
22	8	15	22	5	STÜTZE	BEGLEITER		0	-1	-1
22	8	15	23	31	ERMITTLUNG	SCHULD	DETEKTIV	0	439919999999925	5487
22	8	15	24	14	REGIME	ZERSCHLAGUNG	UMWERFUNG	0	4711	11160
22	8	15	25	16	SONNE	GRAD		0	-1	-1
22	8	15	26	22	STROH	WALDBRAND	FEUER	0	3312	3889
22	8	15	27	38	GEGNER	WAFFENSTILLSTAND		0	-1	-1
22	8	15	28	37	BEFRAGUNG	MEHRHEIT		0	-1	-1
22	8	15	29	35	GOTT	VEREHRUNG	VEREHRUNG	1	228719999999925	4495
22	8	15	30	3	VORSTAND	LEITER		0	-1	-1
22	8	15	31	34	PATRIOTISMUS	EXTREMISMUS	NATIONALITÄT	0	1822	4590
22	8	15	32	33	TAGEBUCH	BIOGRAPHIE		0	-1	-1
22	8	15	33	26	POLIZEI	EINSATZ		0	-1	-1
22	8	15	34	13	WANDEL	ZWISCHENZEIT		0	-1	-1
22	8	15	35	10	ZOO	BÄR		0	-1	-1
22	8	15	36	1	PYRAMIDE	ARCHITEKTUR	GESCHICHTE	0	575919999999925	7548
22	8	15	37	8	GELIEBTE	GEHEIMNIS		0	-1	-1
22	8	15	38	17	KOOPERATION	MITHILFE		0	-1	-1
22	8	15	39	19	ARBEITER	EINKOMMEN	GEHALT	0	627119999999925	8378
22	8	15	40	20	REGENBOGEN	FARBE	FARBEN	1	186819999999925	3388
