## Supplementary material for "Vast amounts of encoded items nullify but do not reverse the effect of sleep on declarative memory": Dataset: PAL_22_2_3.xlsx

### Sheet: Tabelle1
VP_Nr	Block	VersioN	counter	pair_code	cue	correct_answer	answer	accuracy	reactiontime1	reactiontime2
22	1	8	1	37	FISCHER	MEER	ANGEL	0	5207.7	5871
22	1	8	2	13	BÜSTENHALTER	BUSEN	BUSEN	1	1047.9	2107
22	1	8	3	24	SOZIALIST	PAROLE		0	-1	-1
22	1	8	4	31	VERWALTUNG	GENEHMIGUNG		0	-1	-1
22	1	8	5	21	ERMÜDUNG	KREISLAUF		0	-1	-1
22	1	8	6	32	MÜNDIGKEIT	ABHÄNGIGKEIT		0	1910.9	8148
22	1	8	7	36	LEERE	DUMPFHEIT		0	-1	-1
22	1	8	8	1	WOHNUNG	HEIM	SCHLÜSSEL	0	3907.8	7975
22	1	8	9	8	FAMILIE	MUTTER	VERWANDTSCHAFT	0	3943.9	6159
22	1	8	10	6	DICHTER	ZITAT		0	-1	-1
22	1	8	11	23	ÄRA	ZEITALTER	ZEITALTER	1	3614.8	5144
22	1	8	12	20	FLEISCH	RAUBTIER		0	-1	-1
22	1	8	13	3	GABEL	SOSSE	LÖFFEL	0	181589999999999	3179
22	1	8	14	27	ERFAHRUNG	UNWISSENHEIT		0	-1	-1
22	1	8	15	9	BEMÜHUNGEN	ANSTRENGUNG		0	-1	-1
22	1	8	16	30	STRAND	VERGNÜGEN		0	-1	-1
22	1	8	17	22	BEGINN	FOLGE	ANFANG	0	2116.7	2855
22	1	8	18	10	IRRTUM	MISSVERSTÄNDNIS	FEHLER	0	363189999999999	4831
22	1	8	19	5	JUNGFRAU	SCHLEIER		0	-1	-1
22	1	8	20	39	RÄUBER	DIEBSTAHL	DIEBSTAHL	1	1911.7	6391
22	1	8	21	15	PLAKAT	HAMMER		0	-1	-1
22	1	8	22	2	GELEGENHEIT	LIEBSCHAFT		0	-1	-1
22	1	8	23	19	LERCHE	FRÖHLICHKEIT	FRÖHLICHKEIT	1	174370000000001	4447
22	1	8	24	38	PFEFFER	BUTTER		0	-1	-1
22	1	8	25	4	TRANSPORT	LAGER		0	-1	-1
22	1	8	26	29	SÄUGLING	WIEGE	HILFLOSIGKEIT	0	231189999999999	6203
22	1	8	27	18	BLASE	BAUCH	SEIFE	0	323429999999999	5107
22	1	8	28	14	LÜGE	WAHRHEIT		0	-1	-1
22	1	8	29	11	REIZ	REAKTION	REAKTION	1	388989999999999	5464
22	1	8	30	33	GETRÄNK	SCHAUM		0	-1	-1
22	1	8	31	28	SCHATTEN	EXISTENZ	DUNKELHEIT	0	495789999999999	8489
22	1	8	32	34	ENTSPANNUNG	BEDROHUNG		0	-1	-1
22	1	8	33	26	ADMIRAL	WAFFENRUHE		0	323970000000001	7880
22	1	8	34	40	GESTALTUNG	LANDSCHAFT		0	-1	-1
22	1	8	35	25	STIMMUNG	ATMOSPHÄRE		0	-1	-1
22	1	8	36	35	LEICHTIGKEIT	SCHWERKRAFT		0	-1	-1
22	1	8	37	7	FENSTER	BEWOHNER	HELLIGKEIT	0	765289999999999	9440
22	1	8	38	16	PERSON	SCHADEN		0	-1	-1
22	1	8	39	12	ABFALL	SCHMUTZ		0	-1	-1
22	1	8	40	17	THEMA	INTERESSE		0	411189999999999	7655
22	2	9	1	23	TOTSCHLAG	BRUTALITÄT	MORD	0	267160000000009	4418
22	2	9	2	3	GITTER	BESCHRÄNKUNG	GEFANGENSCHAFT	0	188789999999991	4560
22	2	9	3	30	ZUGEHÖRIGKEIT	GENERATION		0	-1	-1
22	2	9	4	29	RHEUMATISMUS	IMMUNITÄT	IMMUNITÄT	1	158969999999995	4432
22	2	9	5	33	ÄHNLICHKEIT	WIEDERHOLUNG		0	-1	-1
22	2	9	6	39	ABRECHNUNG	BANKIER		0	-1	-1
22	2	9	7	4	TÜR	SCHRANK	SCHRANK	1	197219999999995	5760
22	2	9	8	9	KOCHTOPF	BÜGELEISEN		0	-1	-1
22	2	9	9	37	STUDIUM	WIRTSCHAFT		0	-1	-1
22	2	9	10	28	GEMÜT	HEITERKEIT		0	-1	-1
22	2	9	11	36	VERZIERUNG	PALAST		0	-1	-1
22	2	9	12	34	REGEL	KOMBINATION		0	-1	-1
22	2	9	13	5	KAMERAD	OPFER	FREUNDSCHAFT	0	182410000000009	3840
22	2	9	14	1	INSTANZ	GESETZGEBUNG	KLAGE	0	459210000000009	5696
22	2	9	15	25	FINDIGKEIT	EINFALL		0	-1	-1
22	2	9	16	6	BÜRGSCHAFT	VOLLMACHT	VOLLMACHT	1	248789999999991	5768
22	2	9	17	31	ANREGUNG	BEISPIEL		0	-1	-1
22	2	9	18	20	KUMMER	TRAURIGKEIT		0	-1	-1
22	2	9	19	32	GLETSCHER	POL	SCHNEE	0	225610000000009	3912
22	2	9	20	22	TAKT	HARFE		0	-1	-1
22	2	9	21	2	GEDULD	KONTROLLE		0	-1	-1
22	2	9	22	10	VORTRAG	REDNER	LEHRER	0	109438999999999	11864
22	2	9	23	38	SEILTÄNZER	SCHWERPUNKT	SCHWERPUNKT	1	204789999999991	5192
22	2	9	24	40	GESCHENK	UNDANK		0	-1	-1
22	2	9	25	16	KRANKHEIT	SYMPTOM		0	-1	-1
22	2	9	26	8	ANHÄNGER	MEISTER	RELIGION	0	266739999999991	6152
22	2	9	27	19	VERBRENNUNG	PROZESSION		0	-1	-1
22	2	9	28	7	SPRÜHREGEN	FLUSS	NÄSSE	0	3609.5	6439
22	2	9	29	11	GESCHOSS	PFEIL		0	-1	-1
22	2	9	30	27	STRICK	SCHLINGE	GALGEN	0	2920	5337
22	2	9	31	12	HALLE	TURNIER		0	-1	-1
22	2	9	32	24	GANGSTER	VERBRECHEN		0	-1	-1
22	2	9	33	17	SONATE	KLAVIER	KOMPONIST	0	224789999999991	5056
22	2	9	34	21	ORIENTIERUNG	AUSGANG		0	-1	-1
22	2	9	35	13	SARG	GRAB	GRAB	1	130389999999991	3979
22	2	9	36	15	BÜCHEREI	VERLEIH		0	-1	-1
22	2	9	37	26	DUFT	GERUCH	KERZE	0	148689999999991	3767
22	2	9	38	18	WELLE	FLUT		0	-1	-1
22	2	9	39	14	VERANSTALTUNG	ÖFFENTLICHKEIT		0	-1	-1
22	2	9	40	35	AUFPRALL	FALL	FALL	1	143889999999991	3576
22	3	10	1	4	FAHRT	AUTOBAHN		0	-1	-1
22	3	10	2	30	PASSION	ORGASMUS	ORGASMUS	1	161370000000019	2831
22	3	10	3	3	LINIE	BUS	SKIZZE	0	1752	2872
22	3	10	4	28	ANKÜNDIGUNG	EXAMEN		0	-1	-1
22	3	10	5	22	LIEGE	VERANDA		0	-1	-1
22	3	10	6	7	LOYALITÄT	BRUDER	BRUDER	1	2006	4519
22	3	10	7	2	KAMERADSCHAFT	PARTNER	FREUND	0	3700.5	5086
22	3	10	8	12	ZENTIMETER	METER	METER	1	186320000000019	3672
22	3	10	9	39	ERMORDUNG	GESTÄNDNIS		0	-1	-1
22	3	10	10	10	MAGEN	RESTAURANT	WOHLBEFINDEN	0	303120000000019	4928
22	3	10	11	21	ELITE	VERMÖGEN	FÄHIGKEIT	0	4158	5919
22	3	10	12	26	POLITIKER	ZUVERSICHT		0	-1	-1
22	3	10	13	34	VERDROSSENHEIT	RESIGNATION		0	-1	-1
22	3	10	14	33	OPERATION	KOMA		0	-1	-1
22	3	10	15	25	PARADIES	MENSCH	INSEL	0	160720000000019	2639
22	3	10	16	24	MAKEL	SELBSTBEWUSSTSEIN	UNSICHERHEIT	0	901520000000019	10660
22	3	10	17	27	MONSTER	MUT	ANGST	0	207420000000019	4426
22	3	10	18	31	SAMT	STOFF		0	-1	-1
22	3	10	19	20	SPIRALE	FRUCHTBARKEIT		0	829910000000009	17647
22	3	10	20	11	DIREKTOR	GESCHÄFT		0	-1	-1
22	3	10	21	9	VOLK	GEMEINDE		0	2940	5629
22	3	10	22	15	PATIENT	THERAPIE		0	-1	-1
22	3	10	23	35	VERLAUF	ENDUNG		0	-1	-1
22	3	10	24	16	STRICH	SKIZZE		0	-1	-1
22	3	10	25	23	SCHNORCHEL	ATLANTIK		0	-1	-1
22	3	10	26	1	PROGNOSE	GEWISSHEIT		0	-1	-1
22	3	10	27	18	FASCHIST	IDEOLOGIE		0	611110000000009	11499
22	3	10	28	29	ZUSPITZUNG	PUNKT	PUNKT	1	146370000000019	2840
22	3	10	29	19	DROGE	VERHEIMLICHUNG		0	-1	-1
22	3	10	30	40	PEITSCHE	MISSHANDLUNG		0	-1	-1
22	3	10	31	5	ANZUG	BÖRSE	KRAWATTE	0	280220000000019	5790
22	3	10	32	37	NEUROSE	PSYCHOLOGIE	PSYCHOLOGIE	1	161220000000019	3820
22	3	10	33	32	SCHIFFBRUCH	UNGLÜCKSFALL	TRÜMMER	0	178420000000019	4368
22	3	10	34	17	KÄFER	RUINE		0	-1	-1
22	3	10	35	38	REDAKTEUR	KORRESPONDENZ		0	-1	-1
22	3	10	36	6	ABSCHLUSS	PROJEKT		0	-1	-1
22	3	10	37	36	GESCHLECHT	MANN	MANN	1	166320000000019	2575
22	3	10	38	8	UMARMUNG	INTEGRATION	WÄRME	0	297520000000019	3841
22	3	10	39	13	GENAUIGKEIT	AUFMERKSAMKEIT		0	-1	-1
22	3	10	40	14	ZUSAMMENHANG	VORZEICHEN		0	-1	-1
22	4	11	1	34	SYMBOL	WAPPEN	DETAIL	0	368620000000019	7479
22	4	11	2	38	WEG	WILLE		0	-1	-1
22	4	11	3	4	MEDAILLE	WETTBEWERB		0	-1	-1
22	4	11	4	20	VATERUNSER	RELIGION	SEGEN	0	973529999999981	10479
22	4	11	5	25	PHILOSOPHIE	SINN	ETHIK	0	126902000000002	13671
22	4	11	6	39	GEWINNUNG	WERBER		0	-1	-1
22	4	11	7	1	SCHALTER	FLUGHAFEN	LEITUNG	0	186339999999991	3695
22	4	11	8	27	DOLCH	STICH	STICH	1	118339999999991	2663
22	4	11	9	14	LEISTUNG	PROVISION		0	-1	-1
22	4	11	10	13	FEHLTRITT	VERANTWORTUNG	MISSGESCHICK	0	356729999999981	5627
22	4	11	11	18	TREIBSTOFF	KILOMETER	KEROSIN	0	134839999999991	2420
22	4	11	12	19	BEGNADIGUNG	DROHUNG		0	-1	-1
22	4	11	13	35	BEHANDLUNG	MANDEL		0	-1	-1
22	4	11	14	5	INSTITUTION	ABTEILUNG		0	-1	-1
22	4	11	15	36	WALZER	GALA	GALA	1	139929999999981	2375
22	4	11	16	2	UNTAUGLICHKEIT	FAHRER		0	403020000000019	10855
22	4	11	17	26	HAND	GESTE	KNÖCHEL	0	499939999999991	6935
22	4	11	18	33	STURZ	REGIERUNG		0	-1	-1
22	4	11	19	31	KOPPEL	STIER	STIER	1	166339999999991	5169
22	4	11	20	30	STRATEGIE	NÄHERUNG		0	-1	-1
22	4	11	21	16	TRAKTOR	LENKSTANGE	STOSSSTANGE	0	252439999999991	7364
22	4	11	22	12	ATOM	MOLEKÜL		0	-1	-1
22	4	11	23	21	GANS	ENTE	ENTE	1	111139999999991	2351
22	4	11	24	7	BODEN	FUND		0	-1	-1
22	4	11	25	40	WIND	ELEMENT		0	-1	-1
22	4	11	26	11	SCHEIDUNG	INSTABILITÄT		0	-1	-1
22	4	11	27	17	HANDSCHRIFT	BUCHSTABE	SIGNATUR	0	154810000000009	3307
22	4	11	28	9	WAHL	GREMIUM		0	-1	-1
22	4	11	29	8	REKORD	ARBEITSLOSIGKEIT		0	-1	-1
22	4	11	30	15	ATTRAKTION	WELTWUNDER		0	-1	-1
22	4	11	31	22	KARTE	HINDERNIS		0	-1	-1
22	4	11	32	29	BUDE	KÜHLSCHRANK		0	-1	-1
22	4	11	33	23	KATEGORIE	GÜLTIGKEIT		0	-1	-1
22	4	11	34	24	AUSSCHAU	GIPFEL		0	-1	-1
22	4	11	35	10	ZULASSUNG	NACHWEIS		0	-1	-1
22	4	11	36	32	KRAMPF	BEIN	WADE	0	298060000000009	4019
22	4	11	37	6	AMATEUR	HOBBY		0	-1	-1
22	4	11	38	28	VERSEUCHUNG	RATTE		0	-1	-1
22	4	11	39	3	COMPUTER	ZEITVERTREIB		0	-1	-1
22	4	11	40	37	HIRTE	SCHAF	WEIDE	0	324720000000019	4395
22	5	12	1	17	BEGRÜNDER	PRÄSIDENT	ANFÜHRER	0	266520000000019	6154
22	5	12	2	40	KERZE	DOCHT	DOCHT	1	180029999999981	2904
22	5	12	3	19	BAHNSTEIG	ANPASSUNG	GLEIS	0	2149.5	3944
22	5	12	4	28	UNSTERBLICHKEIT	AUFERSTEHUNG	AUFERSTEHUNG	1	311070000000019	5120
22	5	12	5	38	ABEND	MORGEN		0	-1	-1
22	5	12	6	22	PARTEI	ABSTIMMUNG		0	-1	-1
22	5	12	7	27	BEEINFLUSSUNG	VERMARKTUNG		0	-1	-1
22	5	12	8	39	ORDNUNG	ZUCHT		0	-1	-1
22	5	12	9	32	KOORDINATION	HANDHABUNG	ZUSAMMENARBEIT	0	3222.5	5534
22	5	12	10	11	PROGRAMM	KINO		0	-1	-1
22	5	12	11	25	BESTATTUNG	SELBSTMORD	TOD	0	744220000000019	8823
22	5	12	12	23	JUGEND	SCHWIMMBAD	UNBESCHWERTHEIT	0	3447.5	6879
22	5	12	13	1	EMPFINDUNG	GELASSENHEIT		0	-1	-1
22	5	12	14	33	ERÖFFNUNG	GRÜNDUNG		0	-1	-1
22	5	12	15	30	DORF	ISOLATION	ABGESCHIEDENHEIT	0	3493	7503
22	5	12	16	8	KARTELL	KONSENS	VEREINBARUNG	0	2231.5	4503
22	5	12	17	2	GENIE	MATHEMATIK	MATHEMATIK	1	229540000000037	6983
22	5	12	18	26	EVOLUTION	ERWEITERUNG	ERWEITERUNG	1	1943.5	4509
22	5	12	19	10	ZAUBERKÜNSTLER	TRICK		0	4417.5	9457
22	5	12	20	15	VERHAFTUNG	KLINGE		0	-1	-1
22	5	12	21	18	PARTY	THEKE		0	-1	-1
22	5	12	22	21	LIKÖR	SEKT	BIER	0	5109.5	8517
22	5	12	23	3	BEIFALL	APPLAUS		0	231170000000019	4641
22	5	12	24	34	BLEI	STAHL	STAHL	1	464290000000037	5813
22	5	12	25	16	FREUNDIN	ZÄRTLICHKEIT		0	-1	-1
22	5	12	26	4	KLOSTER	EINSCHRÄNKUNG		0	-1	-1
22	5	12	27	7	HIRN	STUDIE	GEDANKEN	0	8207.5	9999
22	5	12	28	29	MOTOR	INDUSTRIALISIERUNG	BEWEGUNG	0	2951.5	4127
22	5	12	29	12	HÖLLE	MYTHOS	HITZE	0	5079.5	7559
22	5	12	30	14	SCHLAFWANDELN	UNWIRKLICHKEIT		0	-1	-1
22	5	12	31	37	INVESTITION	KONZERN	ANLAGE	0	6639.5	8271
22	5	12	32	24	ALARM	ÜBUNG	ANGST	0	460540000000037	6511
22	5	12	33	9	ADER	GESTEIN	GESTEIN	1	148940000000037	3079
22	5	12	34	13	STAAT	UNTERSTÜTZUNG		0	-1	-1
22	5	12	35	31	REICH	PROFIT		0	-1	-1
22	5	12	36	36	EINSPARUNG	RECHNUNG		0	-1	-1
22	5	12	37	5	BINDUNG	BABY		0	-1	-1
22	5	12	38	20	HORN	WARNUNG	WARNUNG	1	203279999999981	4023
22	5	12	39	6	SCHLACHTUNG	SCHWEIN		0	-1	-1
22	5	12	40	35	NOTLAGE	DILEMMA		0	-1	-1
22	6	13	1	2	PARK	VEGETATION	BAUM	0	2665.5	4255
22	6	13	2	35	ZUCKER	SPEISE		0	-1	-1
22	6	13	3	36	KLEINIGKEIT	WAAGE		0	-1	-1
22	6	13	4	34	FRAU	BLUSE		0	-1	-1
22	6	13	5	29	KONJUNKTUR	DIAGNOSE		0	-1	-1
22	6	13	6	28	NACHRICHT	GEBURTSTAG		0	-1	-1
22	6	13	7	38	SUBMISSION	ERNIEDRIGUNG	UNTERWERFUNG	0	1811.5	5487
22	6	13	8	16	TRAINING	PULS		0	-1	-1
22	6	13	9	10	MILCH	KÄSE	HONIG	0	363970000000019	5199
22	6	13	10	37	FLAMME	LEUCHTE		0	4903.5	7367
22	6	13	11	39	FREILASSUNG	AUFENTHALT		0	-1	-1
22	6	13	12	32	KLEIDERSCHRANK	HANDSCHUH		0	-1	-1
22	6	13	13	19	INSEL	URLAUBER		0	3927.5	6367
22	6	13	14	17	WAFFE	KRIEG	RÄUBER	0	331970000000019	7271
22	6	13	15	22	WIEDERHERSTELLUNG	VERSCHLECHTERUNG		0	-1	-1
22	6	13	16	8	BEWUNDERUNG	SCHÖNHEIT		0	-1	-1
22	6	13	17	18	BEWERTUNG	KELLNERIN		0	-1	-1
22	6	13	18	23	STREIK	KONFLIKT	AUSEINANDERSETZUNG	0	242940000000037	17829
22	6	13	19	4	SPRECHER	AUFRUF		0	-1	-1
22	6	13	20	15	VERBRÜDERUNG	ENTSCHULDIGUNG		0	-1	-1
22	6	13	21	11	DOKUMENT	BESCHEINIGUNG	VERFASSER	0	252770000000019	4927
22	6	13	22	24	ENTSCHLOSSENHEIT	DURCHSETZUNG		0	-1	-1
22	6	13	23	30	HASS	GEFECHT		0	-1	-1
22	6	13	24	33	SENDER	NOTIZ		0	-1	-1
22	6	13	25	9	STALL	KUH	STROH	0	251020000000019	3671
22	6	13	26	7	KRANZ	NEST	NEST	1	140770000000019	2199
22	6	13	27	21	REVOLUTION	WIDERSTAND	WIDERSTAND	1	406129999999981	5897
22	6	13	28	6	BEGEISTERUNG	GEFÜHL		0	-1	-1
22	6	13	29	40	REGENSCHIRM	BEDARF	WETTER	0	4775.5	5511
22	6	13	30	5	AUFTAKT	SPIEL		0	-1	-1
22	6	13	31	1	WAHNSINN	ANSTALT		0	-1	-1
22	6	13	32	31	TEICH	ÜBERSCHWEMMUNG	FROSCH	0	149570000000019	2669
22	6	13	33	25	GERICHTSHOF	UNWAHRHEIT	VERFASSUNG	0	590359999999963	8849
22	6	13	34	12	TRAINER	STIL		0	-1	-1
22	6	13	35	27	SUBSTANZ	SEELE		0	-1	-1
22	6	13	36	14	MUSIK	OPER	KUNST	0	3018	4215
22	6	13	37	20	ZAHL	PHYSIK		0	-1	-1
22	6	13	38	13	ZAHLUNG	QUITTUNG		0	-1	-1
22	6	13	39	26	KUNSTWERK	AUFMACHUNG	GEMÄLDE	0	265970000000019	5323
22	6	13	40	3	OZEAN	KRABBE	RUHE	0	5147.5	7007
22	7	14	1	26	RASSE	NATIONALIST		0	-1	-1
22	7	14	2	10	SCHMUGGEL	IMPORT	IMPORT	1	411170000000019	8199
22	7	14	3	8	EXPERIMENT	UNTERSUCHUNG		0	-1	-1
22	7	14	4	31	TOD	NOTWEHR	EWIGKEIT	0	327579999999981	4587
22	7	14	5	15	LAMM	MITTAGESSEN	WOLF	0	295179999999981	10271
22	7	14	6	19	MINIMUM	NOTWENDIGKEIT	ANFORDERUNG	0	659979999999981	8535
22	7	14	7	16	FREUNDSCHAFT	GEFÄHRTE	ZUSAMMENHALT	0	342440000000037	5415
22	7	14	8	35	LIST	NAZI	NATIONALSOZIALISMUS	0	160077999999998	20007
22	7	14	9	33	KNOBLAUCH	VAMPIR		0	-1	-1
22	7	14	10	4	INFLATION	ENTWERTUNG	WERTVERLUST	0	151990000000037	3679
22	7	14	11	25	FRIEDEN	ALLIANZ		0	-1	-1
22	7	14	12	21	UNABHÄNGIGKEIT	SELBSTBESTIMMUNG	FREIHEIT	0	332370000000019	5075
22	7	14	13	34	NACHBARSCHAFT	HECKE		0	-1	-1
22	7	14	14	5	GANG	TOR	TOR	1	450379999999981	5471
22	7	14	15	9	INTENSIVSTATION	KRANKENHAUS	NOT	0	682370000000019	10191
22	7	14	16	1	GEMEINSCHAFT	ZUSAMMENARBEIT	ZUGEHÖRIGKEIT	0	501790000000037	7991
22	7	14	17	38	ZELT	ZIRKUS		0	-1	-1
22	7	14	18	27	HINDERUNG	SIEGEL		0	-1	-1
22	7	14	19	40	LEBER	ORGAN	GESUNDHEIT	0	365020000000019	4977
22	7	14	20	24	VATER	VORBILD	VORBILD	1	268490000000037	3999
22	7	14	21	30	DIAKONIE	VERSORGUNG	HILFELEISTUNG	0	154979999999981	3429
22	7	14	22	20	ERKLÄRUNG	WISSENSCHAFT		0	-1	-1
22	7	14	23	37	PARLAMENT	KANZLER		0	-1	-1
22	7	14	24	28	SCHLÄGER	KRIMINALITÄT	VERBRECHEN	0	229009999999963	3887
22	7	14	25	3	IDIOT	UNSINN		0	-1	-1
22	7	14	26	22	AUTOR	ERFINDUNG	URHEBER	0	158379999999981	2407
22	7	14	27	11	PRÄDIKAT	PRIMA	WERTUNG	0	275179999999981	6159
22	7	14	28	29	FAUST	GEWALT	GEWALT	1	474370000000019	5783
22	7	14	29	7	VORBEREITUNG	VERÖFFENTLICHUNG		0	-1	-1
22	7	14	30	14	WANGE	CHRIST	CHRIST	1	158170000000019	5109
22	7	14	31	2	SOLO	MUSIKINSTRUMENT	GITARRE	0	171170000000019	2591
22	7	14	32	12	UNHEIL	ALPTRAUM	ELEND	0	206370000000019	2697
22	7	14	33	23	FLÜCHTLING	ASYL	HILFLOSIGKEIT	0	344590000000037	5949
22	7	14	34	17	TECHNOLOGIE	GEHIRNWÄSCHE	FORTSCHRITT	0	403190000000037	9567
22	7	14	35	13	URLAUB	AUSFALL		0	-1	-1
22	7	14	36	32	SCHLUSSFOLGERUNG	KONSEQUENZ		0	-1	-1
22	7	14	37	36	SÄUFER	WIRT		0	-1	-1
22	7	14	38	39	GESELLSCHAFT	EINHEIT		0	750390000000037	10839
22	7	14	39	6	LIMIT	MAXIMUM	GRENZWERT	0	172779999999981	7763
22	7	14	40	18	KONFRONTATION	RACHE		0	-1	-1
22	8	15	1	13	WANDEL	ZWISCHENZEIT	VERÄNDERUNG	0	295280000000075	6033
22	8	15	2	35	GOTT	VEREHRUNG	VEREHRUNG	1	211980000000075	3695
22	8	15	3	22	STROH	WALDBRAND	FEUER	0	189159999999963	3088
22	8	15	4	12	TECHNIKER	INGENIEUR		0	173509999999963	4944
22	8	15	5	29	INTERVENTION	STREIT	EINGRIFF	0	203990000000037	4616
22	8	15	6	2	UNTERSCHRIFT	FORMULAR		0	-1	-1
22	8	15	7	20	REGENBOGEN	FARBE	FARBEN	1	129969999999925	2478
22	8	15	8	39	DESSERT	HONIG	PUDDING	0	1655	2880
22	8	15	9	24	AKTEUR	DRAMATIK		0	-1	-1
22	8	15	10	17	KOOPERATION	MITHILFE		0	2888	4333
22	8	15	11	3	VORSTAND	LEITER		0	-1	-1
22	8	15	12	10	ZOO	BÄR	TIERE	0	1933.5	2768
22	8	15	13	15	TRITT	SOHLE	STIEFEL	0	2496	4249
22	8	15	14	28	BILD	FOTO		0	-1	-1
22	8	15	15	30	ERDBALL	WELTKARTE		0	-1	-1
22	8	15	16	7	DONNER	BLITZ	BLITZ	1	1170	4378
22	8	15	17	32	FORMEL	BERECHNUNG	BERECHNUNG	1	1856	4752
22	8	15	18	31	ERMITTLUNG	SCHULD		0	-1	-1
22	8	15	19	18	ERNÄHRUNG	EIWEIß		0	-1	-1
22	8	15	20	40	BEARBEITUNG	HONORAR		0	-1	-1
22	8	15	21	33	TAGEBUCH	BIOGRAPHIE	GEHEIMNIS	0	311980000000075	4616
22	8	15	22	9	SUBKULTUR	UNTERGRUND	UNTERGRUND	1	1200	2585
22	8	15	23	5	STÜTZE	BEGLEITER		0	-1	-1
22	8	15	24	14	REGIME	ZERSCHLAGUNG	UMWERFUNG	0	430380000000075	9160
22	8	15	25	37	BEFRAGUNG	MEHRHEIT		0	-1	-1
22	8	15	26	8	GELIEBTE	GEHEIMNIS		0	-1	-1
22	8	15	27	21	AUSEINANDERSETZUNG	ÜBERLEGUNG	VERSCHIEDENHEIT	0	275590000000037	15679
22	8	15	28	34	PATRIOTISMUS	EXTREMISMUS	NATIONALISMUS	0	1820	9244
22	8	15	29	19	ARBEITER	EINKOMMEN		0	-1	-1
22	8	15	30	6	MANDANT	RECHT	ANWALT	0	4168	5281
22	8	15	31	26	POLIZEI	EINSATZ		0	-1	-1
22	8	15	32	23	OPPOSITION	VERWEIGERUNG		0	293380000000075	4486
22	8	15	33	25	DRECK	VERUNREINIGUNG		0	-1	-1
22	8	15	34	38	GEGNER	WAFFENSTILLSTAND		0	-1	-1
22	8	15	35	4	BRILLE	KRAWATTE		0	-1	-1
22	8	15	36	1	PYRAMIDE	ARCHITEKTUR	GESCHICHTE	0	217840000000037	8856
22	8	15	37	36	INFORMATIK	PROGRAMMIERUNG	PROGRAMMIERUNG	1	160169999999925	4560
22	8	15	38	27	KUNST	ARTIST	ARTIST	1	113419999999925	3631
22	8	15	39	11	SCHÄTZUNG	SPEKULATION		0	-1	-1
22	8	15	40	16	SONNE	GRAD		0	-1	-1
