## Supplementary material for "Vast amounts of encoded items nullify but do not reverse the effect of sleep on declarative memory": Dataset: PAL_23_1_2.xlsx

### Sheet: Tabelle1
VP_Nr	Block	VersioN	counter	pair_code	cue	correct_answer	answer		accuracy	reactiontime1	reactiontime2
23	1	15	1	7	DONNER	BLITZ	BLITZ	1		1199.7	2221
23	1	15	2	3	VORSTAND	LEITER	LEITER	1		1375.1	2347
23	1	15	3	2	UNTERSCHRIFT	FORMULAR	DOKUMENT	0		2783	5059
23	1	15	4	4	BRILLE	KRAWATTE	KRAWATTE	1		4681.7	6679
23	1	15	5	32	FORMEL	BERECHNUNG	BERECHUNG	1		2199.4	3879
23	1	15	6	20	REGENBOGEN	FARBE	LICHT	0		7335.3	10059
23	1	15	7	5	STÜTZE	BEGLEITER		0		-1	-1
23	1	15	8	40	BEARBEITUNG	HONORAR	DOKUMENT	0		15495.9	18911
23	1	15	9	11	SCHÄTZUNG	SPEKULATION	PROGNOSE	0		9605.3	11807
23	1	15	10	12	TECHNIKER	INGENIEUR	INGENIEUR	1		7455.3	16023
23	1	15	11	8	GELIEBTE	GEHEIMNIS	GELEGENHEIT	0		14863.1	17471
23	1	15	12	16	SONNE	GRAD		0		-1	-1
23	1	15	13	18	ERNÄHRUNG	EIWEIß		0		-1	-1
23	1	15	14	21	AUSEINANDERSETZUNG	ÜBERLEGUNG	STREIT	0		591920000000001	7837
23	1	15	15	14	REGIME	ZERSCHLAGUNG	STURZ	0		214279999999999	6009
23	1	15	16	26	POLIZEI	EINSATZ	EINSATZ	1		165529999999999	3455
23	1	15	17	34	PATRIOTISMUS	EXTREMISMUS	EXTREMISMUS	1		326320000000001	6253
23	1	15	18	25	DRECK	VERUNREINIGUNG	SCHMUTZ	0		527310000000001	6689
23	1	15	19	24	AKTEUR	DRAMATIK	KUNST	0		575110000000001	6983
23	1	15	20	13	WANDEL	ZWISCHENZEIT	VERLAUF	0		714329999999999	12215
23	1	15	21	6	MANDANT	RECHT	ANWALT	0		713960000000001	8631
23	1	15	22	30	ERDBALL	WELTKARTE		0		-1	-1
23	1	15	23	1	PYRAMIDE	ARCHITEKTUR	ARCHITEKTUR	1		145879999999999	4375
23	1	15	24	37	BEFRAGUNG	MEHRHEIT		0		-1	-1
23	1	15	25	23	OPPOSITION	VERWEIGERUNG	BLOCKIERUNG	0		7185	9509
23	1	15	26	17	KOOPERATION	MITHILFE	ZUSAMMENARBEIT	0		586729999999999	14319
23	1	15	27	29	INTERVENTION	STREIT	STREIT	1		243710000000001	4805
23	1	15	28	35	GOTT	VEREHRUNG	VEREHRUNG	1		957670000000001	14175
23	1	15	29	9	SUBKULTUR	UNTERGRUND	UNTERGRUND	1		281290000000002	5511
23	1	15	30	19	ARBEITER	EINKOMMEN	VORGESETZTER	0		678840000000002	16265
23	1	15	31	15	TRITT	SOHLE	SOHLE	1		484259999999998	5821
23	1	15	32	33	TAGEBUCH	BIOGRAPHIE	BIOGRAFIE	1		210090000000002	4063
23	1	15	33	28	BILD	FOTO	FOTO	1		288729999999999	4143
23	1	15	34	22	STROH	WALDBRAND	WALDBRAND	1		683079999999999	9135
23	1	15	35	39	DESSERT	HONIG	EIS	0		295929999999999	3723
23	1	15	36	31	ERMITTLUNG	SCHULD		0		-1	-1
23	1	15	37	36	INFORMATIK	PROGRAMMIERUNG		0		-1	-1
23	1	15	38	38	GEGNER	WAFFENSTILLSTAND		0		-1	-1
23	1	15	39	27	KUNST	ARTIST	ARTIST	1		312709999999998	4143
23	1	15	40	10	ZOO	BÄR	TIER	0		451909999999998	6367
23	2	16	1	39	FLIRT	ROMANTIK	AFFAIRE	0		390239999999991	7122
23	2	16	2	6	BEVÖLKERUNG	MASSE	GEMEINDE	0		193939999999991	3499
23	2	16	3	26	PUBLIKUM	ZUSCHAUER	ZUSCHAUER	1		118339999999991	2399
23	2	16	4	30	AUSKUNFT	PROPAGANDA	INFORMATION	0		167239999999991	4656
23	2	16	5	22	DIREKTION	BESCHLUSS		0		-1	-1
23	2	16	6	9	SCHNITT	FILM	FILM	1		414339999999991	4903
23	2	16	7	40	VIRUS	ERREGER	ERREGER	1		139069999999995	2679
23	2	16	8	5	NATION	EINIGKEIT		0		-1	-1
23	2	16	9	34	STUDENT	KLAUSUR	KLAUSUR	1		448939999999991	6219
23	2	16	10	33	VERGÜTUNG	GELD	GELD	1		167730000000005	2293
23	2	16	11	15	VISUM	TOURISMUS	TOURIST	0		304589999999991	6605
23	2	16	12	3	SEE	WASSER	MEER	0		144230000000005	2058
23	2	16	13	8	BEFUGNIS	ERMÄCHTIGUNG	BERECHTIGUNG	0		503410000000009	15215
23	2	16	14	17	JUSTIZ	GLAUBWÜRDIGKEIT	GERECHTIGKEIT	0		6767.5	14087
23	2	16	15	16	BIRKE	LAUB	LAUB	1		1391.5	1967
23	2	16	16	12	KAPITALISMUS	KOMMUNISMUS	KOMMUNISMUS	1		186339999999991	4489
23	2	16	17	14	KOCH	OFEN	OFEN	1		563030000000005	7078
23	2	16	18	28	BOOT	MATROSE	MATROSE	1		314330000000005	5303
23	2	16	19	18	ASSISTENT	PROFESSION	VORSTAND	0		683930000000005	11455
23	2	16	20	11	PHASE	STADIUM	VERLAUF	0		437539999999991	6199
23	2	16	21	23	BOSS	HEMD	HEMD	1		669539999999991	7383
23	2	16	22	10	FLÄCHE	ZENTRUM	KREIS	0		5183.5	8143
23	2	16	23	13	JOURNALIST	PRESSEFREIHEIT		0		-1	-1
23	2	16	24	21	RANG	HIERARCHIE	HIERARCHIE	1		429819999999995	8167
23	2	16	25	38	PRIESTER	KATHEDRALE	PFARRER	0		130153999999999	14225
23	2	16	26	27	ROUTE	HEIMWEG	WEG	0		508530000000005	5581
23	2	16	27	4	UNRECHT	BENACHTEILIGUNG		0		-1	-1
23	2	16	28	31	EXEKUTION	ERSCHIEßUNG	BEGNADIGUNG	0		3999.5	7855
23	2	16	29	35	FREUDE	LUST	TRAUER	0		9023.5	10415
23	2	16	30	24	MODE	HOSE		0		-1	-1
23	2	16	31	1	BEHÖRDE	KÜNDIGUNG		0		-1	-1
23	2	16	32	32	BAUER	FARM	FARMER	0		4611.5	5939
23	2	16	33	19	AFFÄRE	PARTNERSCHAFT	GELEGENHEIT	0		155930000000005	4207
23	2	16	34	29	GERICHT	VERHANDLUNG	URTEIL	0		535130000000005	6535
23	2	16	35	2	GEFAHR	HAI	HAI	1		2295.5	3807
23	2	16	36	36	BOMBE	TERRORIST	TERRORIST	1		1423.5	3407
23	2	16	37	37	MÖRDER	SÜNDE	BRUTALITÄT	0		101753999999999	13429
23	2	16	38	25	CHARAKTER	OFFENHEIT	ART	0		6145.5	6769
23	2	16	39	7	KOMMENTAR	PRESSE		0		-1	-1
23	2	16	40	20	ANLAGE	RENDITE	FÄHIGKEITEN	0		409530000000005	11071
23	3	1	1	10	ABSPRACHE	VERTRAG	KOOPERATION	0		150360000000009	3802
23	3	1	2	2	MASCHINE	APPARAT	INDUSTRIALISIERUNG	0		388089999999991	9068
23	3	1	3	27	GRUNDRECHT	VERFASSUNG	VERFASSUNG	1		170360000000009	3383
23	3	1	4	21	DEMOKRATIE	SYSTEM	SYSTEM	1		1231.5	2887
23	3	1	5	15	BECHER	KAFFEE	GETRÄNK	0		397029999999981	7458
23	3	1	6	18	TRINKSPRUCH	SPRICHWORT	SPRICHWORT	1		922060000000009	12084
23	3	1	7	8	BARGELD	WERT		0		-1	-1
23	3	1	8	3	STILLE	EINSAMKEIT		0		-1	-1
23	3	1	9	20	INFORMATION	INHALT		0		-1	-1
23	3	1	10	12	NUTZEN	KOSTEN		0		-1	-1
23	3	1	11	11	GEHIRN	BEWUSSTSEIN		0		-1	-1
23	3	1	12	14	STERN	WEIHNACHTEN		0		-1	-1
23	3	1	13	35	FIGUR	BRETT	WACHS	0		942339999999991	11199
23	3	1	14	22	LÖSUNG	PROBLEM	PROBLEM	1		205560000000009	4751
23	3	1	15	29	MANGEL	VERZICHT	BEDARF	0		942010000000009	13656
23	3	1	16	40	PUPPE	KIND	KIND	1		167860000000009	2630
23	3	1	17	30	BEGRIFF	BEDEUTUNG	VERSTÄNDNIS	0		340760000000009	6628
23	3	1	18	24	BEDÜRFNIS	WERBUNG		0		-1	-1
23	3	1	19	38	FÄHIGKEIT	VERANLAGUNG	VERANLAGUNG	1		295960000000009	6769
23	3	1	20	25	SPASS	FEIER		0		-1	-1
23	3	1	21	31	NÄSSE	GEWITTER		0		-1	-1
23	3	1	22	23	SÄNGER	KÜNSTLER	KÜNSTLER	1		6527.5	8303
23	3	1	23	16	VOGEL	KATZE		0		-1	-1
23	3	1	24	28	URHEBER	KAUSALITÄT	EIGENTUMSRECHT	0		106233999999999	13997
23	3	1	25	37	ANEKDOTE	WITZ	WITZ	1		148139999999991	2169
23	3	1	26	33	RÜSTUNG	ANGRIFF	ANGRIFF	1		167889999999991	3143
23	3	1	27	26	SKLAVE	KÖNIG	KÖNIG	1		132760000000009	2791
23	3	1	28	19	ERDE	STEIN	SCHMUTZ	0		203960000000009	4503
23	3	1	29	32	EINGEBUNG	IDEE	IDEE	1		1319	2199
23	3	1	30	13	KUGEL	QUADRAT	QUADRAT	1		515960000000009	8351
23	3	1	31	9	FORM	KREIS	KREIS	1		603960000000009	7031
23	3	1	32	5	BERUF	ANERKENNUNG	VERWIRKLICHUNG	0		323939999999991	5487
23	3	1	33	36	RÜCKSCHRITT	VERGANGENHEIT	VERGANGENHEIT	1		530339999999991	7817
23	3	1	34	6	CHAOS	STRUKTUR	STRUKTUR	1		299760000000009	5013
23	3	1	35	1	PELZ	FUCHS	FUCHS	1		177539999999991	4255
23	3	1	36	34	EMPFEHLUNG	RAT	RAT	1		130360000000009	1775
23	3	1	37	4	STURM	WINDHAUCH	WIRBEL	0		108633999999999	12983
23	3	1	38	7	ZEITUNG	DRUCK	DRUCK	1		223939999999991	5359
23	3	1	39	17	STAUB	SAUBERKEIT		0		-1	-1
23	3	1	40	39	SCHAMGEFÜHL	KÖRPER		0		-1	-1
23	4	2	1	9	GESPENST	ERSCHEINUNG	ERSCHEINUNG	1		145320000000019	4844
23	4	2	2	35	ANFORDERUNG	SCHWIERIGKEIT	BITTE	0		478370000000019	6606
23	4	2	3	11	EHE	VERLOBUNG	MANN	0		492079999999981	5816
23	4	2	4	8	BERG	HÜTTE	SPITZE	0		513570000000019	11623
23	4	2	5	39	FASS	KELLER	KELLER	1		1327.5	2128
23	4	2	6	18	SCHMETTERLING	BLÜTE	BLÜTE	1		170260000000009	3902
23	4	2	7	38	NEFFE	GROSSMUTTER	OMA	0		175170000000019	15367
23	4	2	8	29	TAL	WIESE		0		-1	-1
23	4	2	9	15	SEEGANG	DAMPFER	WELLE	0		361370000000019	4520
23	4	2	10	26	FRAGE	EINWAND	ANTWORT	0		6590	8396
23	4	2	11	7	GRAS	VIEH	VIEH	1		409560000000009	4831
23	4	2	12	10	ILLUSION	WAHRNEHMUNG	ENTHÜLLUNG	0		2551	14630
23	4	2	13	13	TIER	FROSCH	ZOO	0		5930	11280
23	4	2	14	14	HAUT	BLUT		0		-1	-1
23	4	2	15	16	KRITERIUM	AUSWAHL	AUSWAHL	1		202479999999981	3639
23	4	2	16	28	UHR	KIRCHE	ZEIT	0		512179999999981	6760
23	4	2	17	5	FREUND	VERTRAUEN	ZÄRTLICHKEIT	0		220770000000019	5991
23	4	2	18	4	KRITIK	ZWEIFEL	OPPOSITION	0		437429999999981	7287
23	4	2	19	36	AUSWERTUNG	ERGEBNIS	ANALYSE	0		340279999999981	5567
23	4	2	20	17	VERSCHLEIERUNG	KOPFTUCH	ZAUBERER	0		351279999999981	6151
23	4	2	21	40	POSTKUTSCHE	PFERD	PFERD	1		314379999999981	5015
23	4	2	22	3	VERLUST	ABNAHME	GEWINN	0		423979999999981	9682
23	4	2	23	34	PRÜFUNG	MISSERFOLG	ANGST	0		520460000000009	6269
23	4	2	24	30	SPRACHE	AKUSTIK		0		-1	-1
23	4	2	25	32	TRAUM	WIRKLICHKEIT	UNWIRKLICHKEIT	0		546229999999981	11099
23	4	2	26	33	ERLÖSUNG	HIMMELREICH	AUFERSTEHUNG	0		224679999999981	14629
23	4	2	27	23	BUNGALOW	SIEDLUNG	DORF	0		312070000000019	7784
23	4	2	28	27	SCHICKSAL	IRONIE	IRONIE	1		877579999999981	9919
23	4	2	29	37	DÄMMERUNG	MORGENGRAUEN	MORGENGRAUEN	1		165579999999981	5535
23	4	2	30	25	DISZIPLIN	GEHORSAM		0		-1	-1
23	4	2	31	31	HÄRTE	KRAFT		0		-1	-1
23	4	2	32	2	MALER	PIANIST	SÄNGER	0		364779999999981	4927
23	4	2	33	6	ZUWACHS	FORTSCHRITT		0		-1	-1
23	4	2	34	1	BLICK	PERSPEKTIVE	PERSPEKTIVE	1		203170000000019	4191
23	4	2	35	20	BEGRÜSSUNG	FREUNDLICHKEIT		0		-1	-1
23	4	2	36	19	GEISEL	GEFANGENER	ENTFÜHRER	0		363960000000009	13583
23	4	2	37	24	GNADE	BARMHERZIGKEIT	BARMHERZIGKEIT	1		189420000000019	5280
23	4	2	38	21	ANSTAND	SITTE	SITTE	1		188670000000019	2699
23	4	2	39	22	MACHT	HERRSCHER	HERRSCHER	1		337879999999981	4802
23	4	2	40	12	KOMÖDIE	DRAMA	DRAMA	1		1580	2386
23	5	3	1	4	STUHL	SESSEL	SCHAUKEL	0		352890000000037	9297
23	5	3	2	23	ARMUT	ELEND	REICH	0		802320000000019	12360
23	5	3	3	29	PUDDING	SÜSSIGKEITEN	SÜSSWAREN	0		243990000000037	4255
23	5	3	4	1	GIFT	MORD	MORD	1		189570000000019	2727
23	5	3	5	14	FORDERUNG	GEHALT	VERPFLICHTUNG	0		765790000000037	12207
23	5	3	6	17	GEIST	FLASCHE	ERSCHEINIUNG	0		278959999999963	4452
23	5	3	7	35	PROFIL	Querschnitt		0		-1	-1
23	5	3	8	20	LARVE	RAUPE	RAUPE	1		139990000000037	2247
23	5	3	9	33	AUTO	PRESTIGE	REIFEN	0		394709999999963	5159
23	5	3	10	34	ERDGESCHOSS	DACHBODEN	DACHWOHNUNG	0		431170000000019	6911
23	5	3	11	37	WOLLE	KLEIDUNG	KLEIDUNG	1		503970000000019	6154
23	5	3	12	38	DEFINITION	KONZEPT	KONZEPT	1		201290000000037	3859
23	5	3	13	26	BEWEIS	TATSACHE	NACHWEIS	0		840090000000037	11289
23	5	3	14	21	STOLZ	RUHM	SCHAM	0		335479999999981	4119
23	5	3	15	8	MEINEID	EHRENHAFTIGKEIT	GEWISSEN	0		491640000000037	7903
23	5	3	16	22	ZEIT	URSPRUNG	ENTWICKLUNG	0		309590000000037	5135
23	5	3	17	19	GESUNDHEIT	IMPFUNG		0		-1	-1
23	5	3	18	31	VERGLEICH	GLEICHNIS	GLEICHNIS	1		512870000000019	6509
23	5	3	19	10	LEIDENSCHAFT	KUSS	BERUF	0		365890000000037	9771
23	5	3	20	7	NORM	MORAL	MORAL	1		200670000000019	2838
23	5	3	21	27	ALKOHOL	OPIUM	OPIUM	1		913590000000037	12160
23	5	3	22	6	BESITZ	ANTEIL		0		-1	-1
23	5	3	23	28	SEGEN	SCHÖPFER		0		373570000000019	5254
23	5	3	24	2	VULKAN	EXPLOSION		0		-1	-1
23	5	3	25	12	DAMPF	LOKOMOTIVE		0		-1	-1
23	5	3	26	36	JUNGE	MÄDCHEN	MÄDCHEN	1		328790000000037	8056
23	5	3	27	18	GEDÄCHTNIS	ELEFANT		0		649490000000037	12839
23	5	3	28	30	TAT	ABSICHT		0		-1	-1
23	5	3	29	13	HELDENMUT	TAPFERKEIT	TAPFERKEIT	1		244670000000019	4649
23	5	3	30	11	APFEL	PFIRSICH	PFIRSICH	1		206070000000019	6439
23	5	3	31	5	INDUSTRIE	BRANCHE	AUTOMOBIL	0		118769000000004	16689
23	5	3	32	25	ZWIELICHT	UNTERWELT	UNTERWELT	1		891490000000037	11359
23	5	3	33	24	RICHTER	GERECHTIGKEIT		0		-1	-1
23	5	3	34	15	PAPIER	BRIEF		0		-1	-1
23	5	3	35	32	CHANCE	BEGEGNUNG		0		-1	-1
23	5	3	36	39	GESCHREI	PANIK		0		-1	-1
23	5	3	37	9	ANSICHT	MEINUNG	AUFFASSUNG	0		271859999999963	5846
23	5	3	38	3	TÄUSCHUNG	ECHTHEIT		0		-1	-1
23	5	3	39	40	PLAN	GROSSSTADT		0		773090000000037	8539
23	5	3	40	16	GEBÄUDE	HOTEL	PLAN	0		383090000000037	5089
23	6	4	1	16	ERFORSCHUNG	PATENT		0		-1	-1
23	6	4	2	12	THEORIE	AUSNAHME	AUSNAHME	1		2719	4146
23	6	4	3	15	MOOR	SUMPF	SUMPF	1		1532	3404
23	6	4	4	2	SCHÜLER	DOZENT	PROFESSOR	0		350290000000037	8615
23	6	4	5	26	DICKICHT	WALD		0		-1	-1
23	6	4	6	37	ANGST	SCHLANGE		0		-1	-1
23	6	4	7	13	NAGEL	METALL	METALL	1		139429999999981	2484
23	6	4	8	3	SALAT	GARTEN	GABEL	0		231990000000037	3360
23	6	4	9	32	DIENER	HALTUNG	BUTLER	0		650620000000019	7759
23	6	4	10	30	MUSIKER	AKKORDEON	OBOE	0		428709999999963	5495
23	6	4	11	40	GENUSS	ZIGARRE		0		-1	-1
23	6	4	12	27	VERRAT	TREUE	TREUE	1		878340000000037	10128
23	6	4	13	31	MERKMAL	DETAIL	CHARAKTER	0		428709999999963	7295
23	6	4	14	11	AUFGABE	ERLEDIGUNG	AUFTRAG	0		102462999999998	11669
23	6	4	15	24	LABYRINTH	SUCHE	ZIEL	0		920090000000037	9985
23	6	4	16	20	ANDEUTUNG	VERDACHT	HINWEIS	0		293490000000037	4101
23	6	4	17	36	POLIZIST	WACHE		0		-1	-1
23	6	4	18	5	MÖNCH	NONNE	VERZICHT	0		8255	10815
23	6	4	19	38	SAUERSTOFF	LUFT	LUFT	1		151109999999963	2247
23	6	4	20	33	BEGABUNG	VERERBUNG	VERANLAGUNG	0		158290000000037	10939
23	6	4	21	8	GLÜCK	ZUFALL		0		-1	-1
23	6	4	22	35	FAHNE	EROBERUNG	WIND	0		2128	2912
23	6	4	23	39	GESCHICHTE	ENTWICKLUNG	VERGANGENHEIT	0		214970000000019	9489
23	6	4	24	17	KLIPPE	ABGRUND		0		-1	-1
23	6	4	25	10	ZIEL	RICHTUNG	METHODE	0		215209999999963	3568
23	6	4	26	19	BETRAG	WECHSEL	SUMME	0		535090000000037	6113
23	6	4	27	6	STIRN	KINN	KINN	1		274109999999963	3639
23	6	4	28	23	GEDICHT	LIEBE		0		-1	-1
23	6	4	29	25	BETTLER	UNGLÜCK	ARMUT	0		119970999999996	13797
23	6	4	30	4	ANGEBOT	MARKT		0		-1	-1
23	6	4	31	22	ZIMMER	ECKE	BETT	0		553420000000019	10608
23	6	4	32	1	GRUPPE	VERSAMMLUNG	GEMEINDE	0		199920000000019	4063
23	6	4	33	14	ERGÄNZUNG	ZUSATZ	ZUSATZ	1		7191	8495
23	6	4	34	7	HIMMEL	FIRMAMENT	REICH	0		414290000000037	5039
23	6	4	35	28	GÖTTIN	GEBET		0		-1	-1
23	6	4	36	18	BESESSENHEIT	TEUFEL		0		-1	-1
23	6	4	37	34	SCHLEMMER	LECKERBISSEN		0		-1	-1
23	6	4	38	21	DIAMANT	GOLD		0		-1	-1
23	6	4	39	9	LAUNE	HUMOR		0		-1	-1
23	6	4	40	29	ANFÜHRER	CHEF		0		-1	-1
23	7	5	1	1	KRUG	BIER	BIER	1		2271	6734
23	7	5	2	20	RIESE	SCHRITT	SCHRITT	1		6006	7950
23	7	5	3	7	AUFSTAND	REBELLION	REVOLUTION	0		274320000000019	9279
23	7	5	4	3	BRÜCKE	SAN FRANCISCO		0		-1	-1
23	7	5	5	36	STRASSE	TEER		0		-1	-1
23	7	5	6	25	SPORT	SCHWEISS	GESUNDHEIT	0		7599	9631
23	7	5	7	35	GETREIDE	DINKEL	DINKEL	1		186879999999981	2911
23	7	5	8	30	HEER	INFANTERIE	INFANTERIE	1		2247	4327
23	7	5	9	29	PINSEL	LEINWAND	LEINWAND	1		172540000000037	3367
23	7	5	10	17	SCHIFF	DOCK	WELLENAGNG	0		103047999999998	12304
23	7	5	11	14	ANGABE	ZEUGE	INFORMATION	0		271629999999981	8966
23	7	5	12	5	ORCHESTER	KONZERT	KONZERT	1		186909999999963	3271
23	7	5	13	6	GLAUBE	BIBEL	RELIGION	0		123912000000002	13791
23	7	5	14	38	FAHRZEUG	KETTE	HERSTELLER	0		2439	3938
23	7	5	15	26	FAHRRAD	PEDAL	RAUM	0		349220000000019	10148
23	7	5	16	32	FABRIK	PRODUKTION	PRODUKTION	1		901520000000019	11975
23	7	5	17	9	KAUFHAUS	SCHAUFENSTER		0		-1	-1
23	7	5	18	4	MAUER	BRÜSTUNG		0		-1	-1
23	7	5	19	15	TROPEN	AMAZONAS	AMAZONAS	1		250420000000019	6219
23	7	5	20	39	VERLETZUNG	SCHORF	SCHORF	1		165090000000037	2629
23	7	5	21	19	SCHULE	HOLZ	LEHRER	0		487020000000019	8702
23	7	5	22	18	BAHNHOF	KIOSK	ZUG	0		443120000000019	5663
23	7	5	23	13	GESICHT	MASKE	AUGE	0		465520000000019	6822
23	7	5	24	31	AUFTRAG	ARBEIT	AUFGABE	0		424729999999981	5720
23	7	5	25	33	REPTIL	ECHSE	ECHSE	1		134320000000019	2911
23	7	5	26	37	WEBER	KAMM	KAMM	1		203120000000019	2887
23	7	5	27	28	STIFT	KAPPE		0		-1	-1
23	7	5	28	27	SCHAUSPIEL	BÜHNE	ILLUSION	0		203120000000019	11167
23	7	5	29	12	FLOCKEN	SCHNEE	SCHNEE	1		1087	2183
23	7	5	30	8	HEFT	NOTE	NOTE	1		2671	3615
23	7	5	31	22	NATUR	PFLANZE	PFLANZE	1		298320000000019	5064
23	7	5	32	2	GELENK	KEULE	FUSSKNÖCHEL	0		508620000000019	15934
23	7	5	33	11	MÖBEL	LEHNE	HAUS	0		119032000000002	13247
23	7	5	34	40	FLOTTE	DECK		0		-1	-1
23	7	5	35	34	EREIGNIS	FEST		0		-1	-1
23	7	5	36	24	INFEKTION	SCHMERZEN	IMPFSTOFF	0		135120000000019	11339
23	7	5	37	10	INSTRUMENT	OBOE	OBOE	1		134729999999981	2369
23	7	5	38	21	BÜNDNIS	PAKT	KARTELL	0		4754	12682
23	7	5	39	23	ZÜGEL	WENDE	WENDE	1		195920000000019	2937
23	7	5	40	16	REISE	KONTINENT		0		-1	-1
23	8	6	1	27	MUSEUM	ÄGYPTEN	BESUCH	0		375240000000037	4819
23	8	6	2	38	FISCH	SCHUPPEN		0		-1	-1
23	8	6	3	9	HERD	FEUER		0		712240000000037	11002
23	8	6	4	35	KÜSTE	DÜNE		0		-1	-1
23	8	6	5	12	ZEUS	HADES	HADES	1		115759999999963	2056
23	8	6	6	10	TANNE	RINDE	RINDE	1		300080000000075	4029
23	8	6	7	40	RADIO	STIMME	SENDER	0		139240000000037	4829
23	8	6	8	25	AQUARELL	GALERIE	AUSSTELLUNG	0		294630000000075	9789
23	8	6	9	18	KAMPF	SIEG		0		-1	-1
23	8	6	10	17	REVOLVER	KALIBER	KUGEL	0		224740000000037	3503
23	8	6	11	3	GEBIRGE	EDELWEISS		0		-1	-1
23	8	6	12	20	RINGE	BAUM		0		-1	-1
23	8	6	13	15	GEFÄNGNIS	VERGEHEN		0		-1	-1
23	8	6	14	34	MUSKEL	SEHNE		0		-1	-1
23	8	6	15	16	NACHT	SCHEINWERFER	TAG	0		617540000000037	6695
23	8	6	16	14	HOCHZEIT	ALTAR	MANN	0		186759999999963	9919
23	8	6	17	29	GRILLEN	SOMMER		0		-1	-1
23	8	6	18	19	THEATER	REIHE		0		-1	-1
23	8	6	19	7	TONNE	REGEN		0		-1	-1
23	8	6	20	6	DYNAMO	LICHT		0		-1	-1
23	8	6	21	8	FLUGZEUG	TOMATENSAFT		0		-1	-1
23	8	6	22	36	INSEKT	LIBELLE	FLIEGE	0		918340000000037	13159
23	8	6	23	5	EISENBAHN	SCHIENE	SCHIENE	1		503930000000075	6463
23	8	6	24	33	LADEN	REKLAME	FENSTER	0		297540000000037	5044
23	8	6	25	32	SCHMIED	HUFEISEN	HUFEISEN	1		186619999999925	3359
23	8	6	26	24	SPIELZEUG	PLASTIK	KIND	0		311419999999925	13722
23	8	6	27	22	ENERGIE	ÖL		0		-1	-1
23	8	6	28	13	VERORDNUNG	BESCHEID	BEHÖRDE	0		735419999999925	8742
23	8	6	29	2	WEIN	BLUME		0		-1	-1
23	8	6	30	1	UFER	DAMM		0		-1	-1
23	8	6	31	26	KÜCHE	EIMER	BAD	0		435919999999925	4831
23	8	6	32	28	BIBLIOTHEK	SIGNATUR		0		-1	-1
23	8	6	33	30	BUCH	SCHRIFTSTELLER		0		-1	-1
23	8	6	34	4	WINTER	UNFALL		0		-1	-1
23	8	6	35	23	NÄHEN	KREUZSTICH		0		-1	-1
23	8	6	36	37	STRAUSS	TULPEN		0		-1	-1
23	8	6	37	21	ARZT	PRAXIS		0		-1	-1
23	8	6	38	11	SCHACH	TURM		0		-1	-1
23	8	6	39	31	ORKAN	WIRBEL		0		-1	-1
23	8	6	40	39	LABOR	PIPETTE		0		-1	-1
								98
