## Supplementary material for "Vast amounts of encoded items nullify but do not reverse the effect of sleep on declarative memory": Dataset: PAL_23_1_3.xlsx

### Sheet: Tabelle1
VP_Nr	Block	VersioN	counter	pair_code	cue	correct_answer	answer		accuracy	reactiontime1	reactiontime2
23	1	15	1	24	AKTEUR	DRAMATIK	KUNST	0		4516.8	6162
23	1	15	2	12	TECHNIKER	INGENIEUR	INGENIEUR	1		3374.8	5974
23	1	15	3	23	OPPOSITION	VERWEIGERUNG	BLOCKIERUNG	0		11295.6	13119
23	1	15	4	33	TAGEBUCH	BIOGRAPHIE	BIOGRAFIE	1		1437.5	4159
23	1	15	5	22	STROH	WALDBRAND	WALDBRAND	1		1663.8	4024
23	1	15	6	4	BRILLE	KRAWATTE	KRAWATTE	1		2795.4	4575
23	1	15	7	8	GELIEBTE	GEHEIMNIS	MÖGLICHKEIT	0		2910.6	5111
23	1	15	8	17	KOOPERATION	MITHILFE	ZUSAMMENARBEIT	0		1863.8	4352
23	1	15	9	3	VORSTAND	LEITER	LEITER	1		2414.3	3382
23	1	15	10	38	GEGNER	WAFFENSTILLSTAND	STREIT	0		5291	6601
23	1	15	11	21	AUSEINANDERSETZUNG	ÜBERLEGUNG		0		-1	-1
23	1	15	12	20	REGENBOGEN	FARBE	FARBEN	1		3171.8	4331
23	1	15	13	15	TRITT	SOHLE	SOHLE	1		169889999999999	2578
23	1	15	14	5	STÜTZE	BEGLEITER		0		-1	-1
23	1	15	15	16	SONNE	GRAD	MOND	0		173689999999999	3434
23	1	15	16	27	KUNST	ARTIST	ARTIST	1		252560000000001	4050
23	1	15	17	30	ERDBALL	WELTKARTE		0		-1	-1
23	1	15	18	10	ZOO	BÄR	TIER	0		183560000000001	2500
23	1	15	19	37	BEFRAGUNG	MEHRHEIT		0		-1	-1
23	1	15	20	14	REGIME	ZERSCHLAGUNG	STURZ	0		200289999999999	3690
23	1	15	21	2	UNTERSCHRIFT	FORMULAR	FORMULAR	1		2056.8	3472
23	1	15	22	28	BILD	FOTO	FOTO	1		2806.3	3623
23	1	15	23	25	DRECK	VERUNREINIGUNG	ERDE	0		150789999999999	2839
23	1	15	24	32	FORMEL	BERECHNUNG	BERECHNUNG	1		1225.7	2842
23	1	15	25	31	ERMITTLUNG	SCHULD	BEWEIS	0		2148.8	3549
23	1	15	26	1	PYRAMIDE	ARCHITEKTUR	ARCHITEKTUR	1		1530.2	4822
23	1	15	27	13	WANDEL	ZWISCHENZEIT	ZEIT	0		2887.8	3456
23	1	15	28	9	SUBKULTUR	UNTERGRUND	UNTERGRUND	1		191410000000001	11529
23	1	15	29	39	DESSERT	HONIG		0		-1	-1
23	1	15	30	7	DONNER	BLITZ	BLITZ	1		994299999999988	1919
23	1	15	31	40	BEARBEITUNG	HONORAR		0		-1	-1
23	1	15	32	29	INTERVENTION	STREIT	STREIT	1		255079999999999	3806
23	1	15	33	35	GOTT	VEREHRUNG		0		-1	-1
23	1	15	34	18	ERNÄHRUNG	EIWEIß		0		-1	-1
23	1	15	35	11	SCHÄTZUNG	SPEKULATION		0		-1	-1
23	1	15	36	6	MANDANT	RECHT	ANWALT	0		444760000000001	5679
23	1	15	37	36	INFORMATIK	PROGRAMMIERUNG	TECHNIK	0		342739999999999	4783
23	1	15	38	19	ARBEITER	EINKOMMEN	CHEF	0		451979999999999	5512
23	1	15	39	26	POLIZEI	EINSATZ	EINSATZ	1		163110000000001	2750
23	1	15	40	34	PATRIOTISMUS	EXTREMISMUS	EXTREMISMUS	1		219979999999999	5039
23	2	16	1	24	MODE	HOSE	SANDALEN	0		592530000000005	14217
23	2	16	2	15	VISUM	TOURISMUS		0		-1	-1
23	2	16	3	11	PHASE	STADIUM		0		-1	-1
23	2	16	4	30	AUSKUNFT	PROPAGANDA		0		-1	-1
23	2	16	5	34	STUDENT	KLAUSUR	PROFESSOR	0		139969999999995	3227
23	2	16	6	38	PRIESTER	KATHEDRALE	KIRCHE	0		155560000000009	2579
23	2	16	7	14	KOCH	OFEN		0		-1	-1
23	2	16	8	6	BEVÖLKERUNG	MASSE	GEMEINDE	0		191969999999995	6744
23	2	16	9	2	GEFAHR	HAI	HAI	1		187169999999995	2680
23	2	16	10	7	KOMMENTAR	PRESSE		0		-1	-1
23	2	16	11	10	FLÄCHE	ZENTRUM	KREIS	0		217380000000005	2939
23	2	16	12	27	ROUTE	HEIMWEG	WEG	0		1410	1978
23	2	16	13	28	BOOT	MATROSE	MATROSE	1		201580000000005	3792
23	2	16	14	18	ASSISTENT	PROFESSION	CHEF	0		593460000000009	16549
23	2	16	15	23	BOSS	HEMD	HEMD	1		115380000000005	1679
23	2	16	16	22	DIREKTION	BESCHLUSS		0		-1	-1
23	2	16	17	20	ANLAGE	RENDITE		0		-1	-1
23	2	16	18	35	FREUDE	LUST		0		-1	-1
23	2	16	19	3	SEE	WASSER	WELLENGANG	0		276780000000005	6415
23	2	16	20	5	NATION	EINIGKEIT		0		-1	-1
23	2	16	21	9	SCHNITT	FILM	SCHERE	0		600780000000005	8160
23	2	16	22	13	JOURNALIST	PRESSEFREIHEIT		0		712680000000005	9799
23	2	16	23	17	JUSTIZ	GLAUBWÜRDIGKEIT	BEHÖRDE	0		698289999999991	9120
23	2	16	24	39	FLIRT	ROMANTIK		0		-1	-1
23	2	16	25	31	EXEKUTION	ERSCHIEßUNG		0		-1	-1
23	2	16	26	36	BOMBE	TERRORIST	TERRORIST	1		113580000000005	2869
23	2	16	27	33	VERGÜTUNG	GELD	GELD	1		193130000000005	2770
23	2	16	28	40	VIRUS	ERREGER	ERREGER	1		108789999999991	2320
23	2	16	29	21	RANG	HIERARCHIE	HIERARCHIE	1		143989999999991	3592
23	2	16	30	19	AFFÄRE	PARTNERSCHAFT	GELEGENHEIT	0		199180000000005	5664
23	2	16	31	1	BEHÖRDE	KÜNDIGUNG		0		-1	-1
23	2	16	32	29	GERICHT	VERHANDLUNG		0		-1	-1
23	2	16	33	26	PUBLIKUM	ZUSCHAUER	ZUSCHAUER	1		124780000000005	2889
23	2	16	34	4	UNRECHT	BENACHTEILIGUNG		0		-1	-1
23	2	16	35	16	BIRKE	LAUB	LAUB	1		982300000000047	2932
23	2	16	36	25	CHARAKTER	OFFENHEIT	EIGENSCHAFT	0		177580000000005	3528
23	2	16	37	37	MÖRDER	SÜNDE		0		-1	-1
23	2	16	38	8	BEFUGNIS	ERMÄCHTIGUNG		0		-1	-1
23	2	16	39	12	KAPITALISMUS	KOMMUNISMUS	KOMMUNISMUS	1		207180000000005	4280
23	2	16	40	32	BAUER	FARM	FARMER	0		143980000000005	2408
23	3	1	1	26	SKLAVE	KÖNIG	KÖNIG	1		149210000000009	2364
23	3	1	2	22	LÖSUNG	PROBLEM	PROBLEM	1		128010000000009	3153
23	3	1	3	6	CHAOS	STRUKTUR	STRUKTUR	1		113410000000009	4830
23	3	1	4	18	TRINKSPRUCH	SPRICHWORT	SPRICHWORT	1		274389999999991	4899
23	3	1	5	7	ZEITUNG	DRUCK	NACHRICHT	0		179339999999991	4308
23	3	1	6	29	MANGEL	VERZICHT		0		-1	-1
23	3	1	7	5	BERUF	ANERKENNUNG		0		-1	-1
23	3	1	8	13	KUGEL	QUADRAT	KALIBER	0		614589999999991	7242
23	3	1	9	19	ERDE	STEIN		0		-1	-1
23	3	1	10	17	STAUB	SAUBERKEIT		0		-1	-1
23	3	1	11	34	EMPFEHLUNG	RAT	RAT	1		115789999999991	1654
23	3	1	12	8	BARGELD	WERT		0		-1	-1
23	3	1	13	27	GRUNDRECHT	VERFASSUNG	VERFASSUNG	1		262989999999991	4334
23	3	1	14	38	FÄHIGKEIT	VERANLAGUNG		0		-1	-1
23	3	1	15	11	GEHIRN	BEWUSSTSEIN		0		-1	-1
23	3	1	16	20	INFORMATION	INHALT		0		-1	-1
23	3	1	17	39	SCHAMGEFÜHL	KÖRPER		0		-1	-1
23	3	1	18	2	MASCHINE	APPARAT	INDUSTRIALISIERUNG	0		153210000000009	6124
23	3	1	19	37	ANEKDOTE	WITZ	WITZ	1		250820000000019	3485
23	3	1	20	14	STERN	WEIHNACHTEN		0		172210000000009	5370
23	3	1	21	12	NUTZEN	KOSTEN		0		-1	-1
23	3	1	22	32	EINGEBUNG	IDEE	IDEE	1		115989999999991	2105
23	3	1	23	4	STURM	WINDHAUCH	WIRBELWIND	0		284610000000009	5662
23	3	1	24	25	SPASS	FEIER		0		-1	-1
23	3	1	25	36	RÜCKSCHRITT	VERGANGENHEIT	VERGANGENHEIT	1		366310000000009	6223
23	3	1	26	3	STILLE	EINSAMKEIT		0		-1	-1
23	3	1	27	21	DEMOKRATIE	SYSTEM	SYSTEM	1		117929999999981	2791
23	3	1	28	23	SÄNGER	KÜNSTLER	SONATE	0		513610000000009	6088
23	3	1	29	15	BECHER	KAFFEE		0		-1	-1
23	3	1	30	35	FIGUR	BRETT		0		-1	-1
23	3	1	31	28	URHEBER	KAUSALITÄT		0		-1	-1
23	3	1	32	9	FORM	KREIS		0		-1	-1
23	3	1	33	24	BEDÜRFNIS	WERBUNG		0		-1	-1
23	3	1	34	30	BEGRIFF	BEDEUTUNG		0		-1	-1
23	3	1	35	16	VOGEL	KATZE		0		-1	-1
23	3	1	36	1	PELZ	FUCHS	FUCHS	1		148789999999991	3360
23	3	1	37	40	PUPPE	KIND	KIND	1		125610000000009	2133
23	3	1	38	33	RÜSTUNG	ANGRIFF	ANGRIFF	1		163320000000019	3099
23	3	1	39	31	NÄSSE	GEWITTER		0		-1	-1
23	3	1	40	10	ABSPRACHE	VERTRAG		0		-1	-1
23	4	2	1	9	GESPENST	ERSCHEINUNG		0		129520000000019	6360
23	4	2	2	25	DISZIPLIN	GEHORSAM		0		-1	-1
23	4	2	3	1	BLICK	PERSPEKTIVE	PERSPEKTIVE	1		136820000000019	4047
23	4	2	4	24	GNADE	BARMHERZIGKEIT	BARMHERZIGKEIT	1		191910000000009	4687
23	4	2	5	29	TAL	WIESE		0		-1	-1
23	4	2	6	30	SPRACHE	AKUSTIK		0		-1	-1
23	4	2	7	36	AUSWERTUNG	ERGEBNIS	ANALYSE	0		212989999999991	3698
23	4	2	8	32	TRAUM	WIRKLICHKEIT		0		-1	-1
23	4	2	9	19	GEISEL	GEFANGENER		0		-1	-1
23	4	2	10	39	FASS	KELLER	KELLER	1		131910000000009	2503
23	4	2	11	7	GRAS	VIEH		0		-1	-1
23	4	2	12	5	FREUND	VERTRAUEN		0		-1	-1
23	4	2	13	10	ILLUSION	WAHRNEHMUNG		0		-1	-1
23	4	2	14	3	VERLUST	ABNAHME		0		-1	-1
23	4	2	15	37	DÄMMERUNG	MORGENGRAUEN	MORGENGRAUEN	1		120710000000009	3431
23	4	2	16	40	POSTKUTSCHE	PFERD	PFERD	1		257520000000019	5607
23	4	2	17	6	ZUWACHS	FORTSCHRITT		0		-1	-1
23	4	2	18	33	ERLÖSUNG	HIMMELREICH		0		-1	-1
23	4	2	19	14	HAUT	BLUT		0		-1	-1
23	4	2	20	20	BEGRÜSSUNG	FREUNDLICHKEIT		0		-1	-1
23	4	2	21	4	KRITIK	ZWEIFEL		0		-1	-1
23	4	2	22	22	MACHT	HERRSCHER	HERRSCHER	1		220260000000009	4143
23	4	2	23	13	TIER	FROSCH	VOGEL	0		397520000000019	5638
23	4	2	24	28	UHR	KIRCHE		0		-1	-1
23	4	2	25	23	BUNGALOW	SIEDLUNG	DORF	0		193410000000009	3070
23	4	2	26	11	EHE	VERLOBUNG		0		-1	-1
23	4	2	27	16	KRITERIUM	AUSWAHL	AUSWAHL	1		392179999999981	6700
23	4	2	28	15	SEEGANG	DAMPFER		0		363920000000019	5463
23	4	2	29	34	PRÜFUNG	MISSERFOLG	ANGST	0		295920000000019	7175
23	4	2	30	38	NEFFE	GROSSMUTTER	GROSSMUTTER	1		409520000000019	9511
23	4	2	31	27	SCHICKSAL	IRONIE		0		-1	-1
23	4	2	32	2	MALER	PIANIST		0		489410000000009	6862
23	4	2	33	18	SCHMETTERLING	BLÜTE	BLÜTE	1		408720000000019	5159
23	4	2	34	21	ANSTAND	SITTE		0		-1	-1
23	4	2	35	31	HÄRTE	KRAFT		0		-1	-1
23	4	2	36	12	KOMÖDIE	DRAMA	DRAMA	1		1384.5	2132
23	4	2	37	26	FRAGE	EINWAND	ANTWORT	0		359410000000009	5449
23	4	2	38	8	BERG	HÜTTE		0		-1	-1
23	4	2	39	35	ANFORDERUNG	SCHWIERIGKEIT		0		-1	-1
23	4	2	40	17	VERSCHLEIERUNG	KOPFTUCH		0		-1	-1
23	5	3	1	36	JUNGE	MÄDCHEN	MÄDCHEN	1		343040000000037	6867
23	5	3	2	29	PUDDING	SÜSSIGKEITEN	SÜSSWAREN	0		151040000000037	3971
23	5	3	3	20	LARVE	RAUPE	RAUPE	1		142320000000019	2247
23	5	3	4	3	TÄUSCHUNG	ECHTHEIT		0		-1	-1
23	5	3	5	23	ARMUT	ELEND		0		-1	-1
23	5	3	6	8	MEINEID	EHRENHAFTIGKEIT	EHRE	0		206209999999963	4359
23	5	3	7	31	VERGLEICH	GLEICHNIS	GLEICHNIS	1		243120000000019	3670
23	5	3	8	19	GESUNDHEIT	IMPFUNG		0		-1	-1
23	5	3	9	5	INDUSTRIE	BRANCHE	BERGBAU	0		723920000000019	10863
23	5	3	10	24	RICHTER	GERECHTIGKEIT		0		-1	-1
23	5	3	11	34	ERDGESCHOSS	DACHBODEN	DACHBODEN	1		188959999999963	4191
23	5	3	12	13	HELDENMUT	TAPFERKEIT	TAPFERKEIT	1		144540000000037	3335
23	5	3	13	39	GESCHREI	PANIK		0		-1	-1
23	5	3	14	14	FORDERUNG	GEHALT		0		-1	-1
23	5	3	15	10	LEIDENSCHAFT	KUSS		0		-1	-1
23	5	3	16	35	PROFIL	QUERSCHNITT	REIFEN	0		527420000000019	7242
23	5	3	17	6	BESITZ	ANTEIL		0		-1	-1
23	5	3	18	4	STUHL	SESSEL		0		-1	-1
23	5	3	19	2	VULKAN	EXPLOSION	AUSBRUCH	0		221859999999963	3807
23	5	3	20	33	AUTO	PRESTIGE		0		-1	-1
23	5	3	21	30	TAT	ABSICHT		0		-1	-1
23	5	3	22	18	GEDÄCHTNIS	ELEFANT		0		-1	-1
23	5	3	23	12	DAMPF	LOKOMOTIVE		0		-1	-1
23	5	3	24	16	GEBÄUDE	HOTEL		0		-1	-1
23	5	3	25	27	ALKOHOL	OPIUM	OPIUM	1		167359999999963	4232
23	5	3	26	22	ZEIT	URSPRUNG		0		-1	-1
23	5	3	27	37	WOLLE	KLEIDUNG	SCHAF	0		274320000000019	5564
23	5	3	28	7	NORM	MORAL		0		-1	-1
23	5	3	29	1	GIFT	MORD	MORDVERSUCH	0		2644.5	5351
23	5	3	30	21	STOLZ	RUHM		0		-1	-1
23	5	3	31	9	ANSICHT	MEINUNG		0		-1	-1
23	5	3	32	26	BEWEIS	TATSACHE		0		-1	-1
23	5	3	33	15	PAPIER	BRIEF	FORMULAR	0		324720000000019	4479
23	5	3	34	17	GEIST	FLASCHE		0		-1	-1
23	5	3	35	11	APFEL	PFIRSICH	PFIRSICH	1		176740000000037	3751
23	5	3	36	25	ZWIELICHT	UNTERWELT		0		-1	-1
23	5	3	37	28	SEGEN	SCHÖPFER		0		-1	-1
23	5	3	38	40	PLAN	GROSSSTADT		0		-1	-1
23	5	3	39	32	CHANCE	BEGEGNUNG		0		-1	-1
23	5	3	40	38	DEFINITION	KONZEPT	KONZEPT	1		127479999999981	2887
23	6	4	1	1	GRUPPE	VERSAMMLUNG	GEMEINSCHAFT	0		650640000000037	11290
23	6	4	2	13	NAGEL	METALL	METALL	1		1392.5	2469
23	6	4	3	24	LABYRINTH	SUCHE		0		-1	-1
23	6	4	4	21	DIAMANT	GOLD		0		-1	-1
23	6	4	5	18	BESESSENHEIT	TEUFEL		0		-1	-1
23	6	4	6	32	DIENER	HALTUNG		0		-1	-1
23	6	4	7	27	VERRAT	TREUE		0		-1	-1
23	6	4	8	38	SAUERSTOFF	LUFT	LUFT	1		122890000000037	2031
23	6	4	9	31	MERKMAL	DETAIL	CHARAKTER	0		253540000000037	5231
23	6	4	10	7	HIMMEL	FIRMAMENT		0		-1	-1
23	6	4	11	11	AUFGABE	ERLEDIGUNG		0		-1	-1
23	6	4	12	40	GENUSS	ZIGARRE		0		-1	-1
23	6	4	13	5	MÖNCH	NONNE		0		-1	-1
23	6	4	14	12	THEORIE	AUSNAHME	AUSNAHME	1		3671.5	5075
23	6	4	15	10	ZIEL	RICHTUNG	MITTEL	0		273829999999981	3659
23	6	4	16	3	SALAT	GARTEN		0		-1	-1
23	6	4	17	23	GEDICHT	LIEBE		0		-1	-1
23	6	4	18	15	MOOR	SUMPF		0		-1	-1
23	6	4	19	34	SCHLEMMER	LECKERBISSEN		0		-1	-1
23	6	4	20	2	SCHÜLER	DOZENT	LEHRER	0		149329999999981	2839
23	6	4	21	37	ANGST	SCHLANGE		0		-1	-1
23	6	4	22	39	GESCHICHTE	ENTWICKLUNG	VERGANGENHEIT	0		456740000000037	7407
23	6	4	23	6	STIRN	KINN	KINN	1		2743.5	3743
23	6	4	24	20	ANDEUTUNG	VERDACHT	HINWEIS	0		195940000000037	2999
23	6	4	25	25	BETTLER	UNGLÜCK	ARMUT	0		298340000000037	4239
23	6	4	26	36	POLIZIST	WACHE	EINSATZ	0		1087.5	5015
23	6	4	27	17	KLIPPE	ABGRUND		0		-1	-1
23	6	4	28	19	BETRAG	WECHSEL		0		-1	-1
23	6	4	29	26	DICKICHT	WALD		0		-1	-1
23	6	4	30	14	ERGÄNZUNG	ZUSATZ		0		-1	-1
23	6	4	31	30	MUSIKER	AKKORDEON		0		-1	-1
23	6	4	32	35	FAHNE	EROBERUNG		0		-1	-1
23	6	4	33	8	GLÜCK	ZUFALL		0		-1	-1
23	6	4	34	9	LAUNE	HUMOR		0		-1	-1
23	6	4	35	22	ZIMMER	ECKE		0		-1	-1
23	6	4	36	33	BEGABUNG	VERERBUNG	VERANLAGUNG	0		2175.5	4167
23	6	4	37	29	ANFÜHRER	CHEF	ANHÄNGER	0		449540000000037	6818
23	6	4	38	4	ANGEBOT	MARKT		0		-1	-1
23	6	4	39	16	ERFORSCHUNG	PATENT		0		-1	-1
23	6	4	40	28	GÖTTIN	GEBET		0		-1	-1
23	7	5	1	31	AUFTRAG	ARBEIT		0		-1	-1
23	7	5	2	4	MAUER	BRÜSTUNG		0		-1	-1
23	7	5	3	25	SPORT	SCHWEISS		0		-1	-1
23	7	5	4	17	SCHIFF	DOCK	DOCK	1		449070000000019	5083
23	7	5	5	11	MÖBEL	LEHNE	WOHNUNG	0		310370000000019	4855
23	7	5	6	6	GLAUBE	BIBEL	PFARRER	0		3855.5	5329
23	7	5	7	15	TROPEN	AMAZONAS	AMAZONAS	1		186970000000019	4277
23	7	5	8	19	SCHULE	HOLZ	LEHRER	0		707779999999981	8215
23	7	5	9	20	RIESE	SCHRITT	SCHRITT	1		142329999999981	3031
23	7	5	10	33	REPTIL	ECHSE	ECHSE	1		106370000000019	2055
23	7	5	11	35	GETREIDE	DINKEL	DINKEL	1		120770000000019	2397
23	7	5	12	24	INFEKTION	SCHMERZEN		0		220770000000019	5951
23	7	5	13	40	FLOTTE	DECK	FLUGZEUG	0		7451	10551
23	7	5	14	16	REISE	KONTINENT		0		-1	-1
23	7	5	15	21	BÜNDNIS	PAKT		0		-1	-1
23	7	5	16	5	ORCHESTER	KONZERT	KONZERT	1		139170000000019	3599
23	7	5	17	2	GELENK	KEULE	FUSSKNÖCHEL	0		186370000000019	7359
23	7	5	18	23	ZÜGEL	WENDE	WENDE	1		3783.5	4591
23	7	5	19	18	BAHNHOF	KIOSK		0		-1	-1
23	7	5	20	38	FAHRZEUG	KETTE		0		-1	-1
23	7	5	21	32	FABRIK	PRODUKTION	HERSTELLUNG	0		4302.5	7951
23	7	5	22	1	KRUG	BIER	BIER	1		1567.5	2439
23	7	5	23	22	NATUR	PFLANZE		0		-1	-1
23	7	5	24	29	PINSEL	LEINWAND	LEINWAND	1		110979999999981	2577
23	7	5	25	7	AUFSTAND	REBELLION		0		-1	-1
23	7	5	26	28	STIFT	KAPPE		0		-1	-1
23	7	5	27	12	FLOCKEN	SCHNEE	SCHNEE	1		106370000000019	2181
23	7	5	28	36	STRASSE	TEER	WEG	0		2977.5	3569
23	7	5	29	3	BRÜCKE	SAN FRANCISCO		0		-1	-1
23	7	5	30	26	FAHRRAD	PEDAL		0		-1	-1
23	7	5	31	10	INSTRUMENT	OBOE	OBOE	1		182370000000019	2799
23	7	5	32	37	WEBER	KAMM	KAMM	1		1035	1791
23	7	5	33	13	GESICHT	MASKE		0		-1	-1
23	7	5	34	39	VERLETZUNG	SCHORF		0		-1	-1
23	7	5	35	8	HEFT	NOTE	NOTE	1		2885.5	3549
23	7	5	36	9	KAUFHAUS	SCHAUFENSTER		0		-1	-1
23	7	5	37	14	ANGABE	ZEUGE		0		-1	-1
23	7	5	38	30	HEER	INFANTERIE	INFANTERIE	1		1471.5	3623
23	7	5	39	27	SCHAUSPIEL	BÜHNE		0		-1	-1
23	7	5	40	34	EREIGNIS	FEST		0		-1	-1
23	8	6	1	35	KÜSTE	DÜNE		0		-1	-1
23	8	6	2	30	BUCH	SCHRIFTSTELLER		0		-1	-1
23	8	6	3	7	TONNE	REGEN	MÜLL	0		820769999999925	9159
23	8	6	4	4	WINTER	UNFALL		0		-1	-1
23	8	6	5	38	FISCH	SCHUPPEN		0		-1	-1
23	8	6	6	9	HERD	FEUER		0		-1	-1
23	8	6	7	8	FLUGZEUG	TOMATENSAFT	FLOTTE	0		367990000000037	4619
23	8	6	8	15	GEFÄNGNIS	VERGEHEN		0		-1	-1
23	8	6	9	17	REVOLVER	KALIBER		0		-1	-1
23	8	6	10	23	NÄHEN	KREUZSTICH		0		-1	-1
23	8	6	11	25	AQUARELL	GALERIE	AUSSTELLUNG	0		283759999999963	4893
23	8	6	12	20	RINGE	BAUM		0		-1	-1
23	8	6	13	12	ZEUS	HADES	HADES	1		122209999999963	2055
23	8	6	14	26	KÜCHE	EIMER		0		-1	-1
23	8	6	15	36	INSEKT	LIBELLE		0		-1	-1
23	8	6	16	5	EISENBAHN	SCHIENE	SCHIENE	1		155969999999925	2791
23	8	6	17	39	LABOR	PIPETTE		0		-1	-1
23	8	6	18	22	ENERGIE	ÖL		0		489569999999925	9391
23	8	6	19	40	RADIO	STIMME	SENDER	0		281569999999925	5959
23	8	6	20	37	STRAUSS	TULPEN		0		-1	-1
23	8	6	21	31	ORKAN	WIRBEL		0		-1	-1
23	8	6	22	3	GEBIRGE	EDELWEISS		0		-1	-1
23	8	6	23	6	DYNAMO	LICHT		0		-1	-1
23	8	6	24	18	KAMPF	SIEG		0		-1	-1
23	8	6	25	28	BIBLIOTHEK	SIGNATUR		0		-1	-1
23	8	6	26	21	ARZT	PRAXIS		0		-1	-1
23	8	6	27	27	MUSEUM	ÄGYPTEN		0		-1	-1
23	8	6	28	19	THEATER	REIHE		0		-1	-1
23	8	6	29	34	MUSKEL	SEHNE		0		-1	-1
23	8	6	30	11	SCHACH	TURM		0		-1	-1
23	8	6	31	14	HOCHZEIT	ALTAR		0		-1	-1
23	8	6	32	10	TANNE	RINDE	RINDE	1		350390000000037	4335
23	8	6	33	24	SPIELZEUG	PLASTIK		0		-1	-1
23	8	6	34	2	WEIN	BLUME		0		-1	-1
23	8	6	35	33	LADEN	REKLAME		0		-1	-1
23	8	6	36	1	UFER	DAMM		0		-1	-1
23	8	6	37	29	GRILLEN	SOMMER		0		-1	-1
23	8	6	38	32	SCHMIED	HUFEISEN	HUFEISEN	1		170390000000037	3651
23	8	6	39	13	VERORDNUNG	BESCHEID	PARLAMENT	0		629169999999925	8283
23	8	6	40	16	NACHT	SCHEINWERFER	TAG	0		176790000000037	2315
								80
