## Supplementary material for "Vast amounts of encoded items nullify but do not reverse the effect of sleep on declarative memory": Dataset: PAL_23_2_2.xlsx

### Sheet: Tabelle1
VP_Nr	Block	VersioN	counter	pair_code	cue	correct_answer	answer		accuracy	reactiontime1	reactiontime2
23	1	7	1	11	ÜBERBLICK	STANDPUNKT	THEMA	0		13634	14626
23	1	7	2	1	HERZLICHKEIT	GEHÄSSIGKEIT	BEGRÜSSUNG	0		3055	5378
23	1	7	3	36	VERMITTLUNG	INTERVIEW		0		-1	-1
23	1	7	4	6	HEKTAR	ZAUN	ZAUN	1		1606	2659
23	1	7	5	8	FIEBER	ERSCHÖPFUNG	ERSCHÖPFUNG	1		3330	7042
23	1	7	6	21	KRANKENWAGEN	NOTFALL	NOTFALL	1		2407.2	5087
23	1	7	7	24	DOKTOR	KLINIK	KLINIK	1		1800	3840
23	1	7	8	37	MIKROSKOP	BAKTERIEN	BAKTERIUM	1		2291.9	5439
23	1	7	9	25	METHODE	VERSUCH	ZIEL	0		2063	2767
23	1	7	10	17	VERSCHIEDENHEIT	GEGENTEIL	DIFFERENZEN	0		13895	18631
23	1	7	11	26	ANTWORT	BEKENNTNIS	FRAGE	0		6391	7335
23	1	7	12	31	TODESKAMPF	LEBEN		0		-1	-1
23	1	7	13	13	ERFOLG	LEBENSLAUF	RENDITE	0		5039	7738
23	1	7	14	4	WEISE	ART		0		-1	-1
23	1	7	15	7	BOTSCHAFTER	NATIONALITÄT	NATION	0		2970	4274
23	1	7	16	9	STEUER	UNTERSCHLAGUNG	STAAT	0		3816	7480
23	1	7	17	10	EIFERSUCHT	GRUND		0		-1	-1
23	1	7	18	38	ZAUBERER	ENTHÜLLUNG	ENTHÜLLUNG	1		208779999999999	4760
23	1	7	19	40	ARGUMENT	ENTSCHEIDUNG	BEGRÜNDUNG	0		3527	12569
23	1	7	20	27	LAWINE	FELSBLOCK	GERÖLL	0		219679999999999	5428
23	1	7	21	35	HAUSSCHUHE	PFEIFE		0		-1	-1
23	1	7	22	22	SCHLEIM	HAFER		0		229210000000001	7268
23	1	7	23	16	FUSSKNÖCHEL	ARM	GELENK	0		796979999999999	9178
23	1	7	24	23	SCHÄDEL	LEICHE	DECKE	0		1984	5464
23	1	7	25	18	STANGE	STOSS		0		-1	-1
23	1	7	26	2	KAMMER	GEKLAPPER	DIENER	0		508679999999999	5967
23	1	7	27	33	CHARME	HERZ		0		-1	-1
23	1	7	28	19	UMWELT	GEFÄHRDUNG	VERSCHMUTZUNG	0		1776	3928
23	1	7	29	12	WHISKY	DUDELSACK	DUDELSACK	1		3976	6176
23	1	7	30	28	ENTFÜHRUNG	AUSBEUTE	GEISELNAHME	0		840370000000001	10767
23	1	7	31	3	AUSBILDUNG	ZUKUNFT		0		-1	-1
23	1	7	32	39	ÄRGER	FEINDSELIGKEIT		0		-1	-1
23	1	7	33	30	DARBIETUNG	BEOBACHTUNG		0		-1	-1
23	1	7	34	5	ZITRONE	ERDBEERE	ERDBEERE	1		3143	4991
23	1	7	35	20	TINTE	BLEISTIFT	FEDER	0		184310000000001	2722
23	1	7	36	14	PROFESSOR	HOCHSCHULE	STUDENT	0		525289999999999	6909
23	1	7	37	34	EMANZIPATION	GLEICHSTELLUNG	GLEICHSTELLUNG	1		153079999999999	10415
23	1	7	38	32	ZERSTÖRUNG	AUSROTTUNG		0		-1	-1
23	1	7	39	15	SCHLAMM	HÜRDE		0		-1	-1
23	1	7	40	29	ALGEBRA	FUNKTION	LINEARE	0		751889999999999	15239
23	2	8	1	35	LEICHTIGKEIT	SCHWERKRAFT	SCHWERKRAFT	1		3748	7892
23	2	8	2	33	GETRÄNK	SCHAUM		0		-1	-1
23	2	8	3	7	FENSTER	BEWOHNER	AUSSICHT	0		4255	5439
23	2	8	4	2	GELEGENHEIT	LIEBSCHAFT	AFFÄRE	0		167330000000005	6295
23	2	8	5	26	ADMIRAL	WAFFENRUHE	WAFFENSTILLSTAND	0		492710000000009	9706
23	2	8	6	13	BÜSTENHALTER	BUSEN	BUSEN	1		376419999999995	4732
23	2	8	7	38	PFEFFER	BUTTER	BUTTER	1		809519999999995	9236
23	2	8	8	19	LERCHE	FRÖHLICHKEIT	SCHÖNHEIT	0		844219999999995	12306
23	2	8	9	10	IRRTUM	MISSVERSTÄNDNIS	FEHLER	0		278919999999995	3742
23	2	8	10	6	DICHTER	ZITAT	ZITAT	1		344339999999991	4369
23	2	8	11	21	ERMÜDUNG	KREISLAUF		0		-1	-1
23	2	8	12	20	FLEISCH	RAUBTIER		0		-1	-1
23	2	8	13	37	FISCHER	MEER	FLOTTE	0		460960000000009	5607
23	2	8	14	4	TRANSPORT	LAGER	MITTEL	0		414269999999995	5303
23	2	8	15	3	GABEL	SOSSE	K	0		19807.2	20001
23	2	8	16	39	RÄUBER	DIEBSTAHL	VERBRECHEN	0		470519999999995	6597
23	2	8	17	8	FAMILIE	MUTTER		0		-1	-1
23	2	8	18	32	MÜNDIGKEIT	ABHÄNGIGKEIT	AUTONOMITÄT	0		6247	10206
23	2	8	19	31	VERWALTUNG	GENEHMIGUNG	BEHÖRDE	0		816019999999995	9629
23	2	8	20	1	WOHNUNG	HEIM	MÖBEL	0		383219999999995	5562
23	2	8	21	34	ENTSPANNUNG	BEDROHUNG		0		-1	-1
23	2	8	22	18	BLASE	BAUCH		0		-1	-1
23	2	8	23	12	ABFALL	SCHMUTZ	MÜLL	0		172719999999995	2551
23	2	8	24	23	ÄRA	ZEITALTER	ZEITALTER	1		163119999999995	3527
23	2	8	25	25	STIMMUNG	ATMOSPHÄRE	ATMOSPHÄRE	1		347919999999995	7831
23	2	8	26	9	BEMÜHUNGEN	ANSTRENGUNG	AUFWAND	0		6159	7719
23	2	8	27	30	STRAND	VERGNÜGEN		0		-1	-1
23	2	8	28	22	BEGINN	FOLGE	FOLGE	1		262319999999995	10276
23	2	8	29	28	SCHATTEN	EXISTENZ	SEITE	0		418030000000005	8349
23	2	8	30	5	JUNGFRAU	SCHLEIER	MARIA	0		234019999999995	7884
23	2	8	31	29	SÄUGLING	WIEGE		0		-1	-1
23	2	8	32	36	LEERE	DUMPFHEIT		0		-1	-1
23	2	8	33	11	REIZ	REAKTION	REAKTION	1		1814.5	3270
23	2	8	34	24	SOZIALIST	PAROLE	PAROLE	1		468019999999995	5792
23	2	8	35	15	PLAKAT	HAMMER	SPRUCH	0		279119999999995	7951
23	2	8	36	14	LÜGE	WAHRHEIT		0		-1	-1
23	2	8	37	27	ERFAHRUNG	UNWISSENHEIT		0		-1	-1
23	2	8	38	40	GESTALTUNG	LANDSCHAFT		0		-1	-1
23	2	8	39	16	PERSON	SCHADEN		0		-1	-1
23	2	8	40	17	THEMA	INTERESSE		0		-1	-1
23	3	9	1	4	TÜR	SCHRANK	RAHMEN	0		856210000000009	10362
23	3	9	2	18	WELLE	FLUT	MEER	0		669810000000009	7479
23	3	9	3	14	VERANSTALTUNG	ÖFFENTLICHKEIT		0		-1	-1
23	3	9	4	20	KUMMER	TRAURIGKEIT	TRAUER	0		570310000000009	7471
23	3	9	5	33	ÄHNLICHKEIT	WIEDERHOLUNG		0		-1	-1
23	3	9	6	35	AUFPRALL	FALL		0		-1	-1
23	3	9	7	40	GESCHENK	UNDANK		0		-1	-1
23	3	9	8	17	SONATE	KLAVIER	PIANO	0		730229999999981	10502
23	3	9	9	23	TOTSCHLAG	BRUTALITÄT	BRUTALITÄT	1		236679999999981	7239
23	3	9	10	10	VORTRAG	REDNER	REDE	0		328710000000009	3951
23	3	9	11	22	TAKT	HARFE		0		-1	-1
23	3	9	12	36	VERZIERUNG	PALAST		0		-1	-1
23	3	9	13	15	BÜCHEREI	VERLEIH		0		-1	-1
23	3	9	14	3	GITTER	BESCHRÄNKUNG	EINGRENZUNG	0		319910000000009	5728
23	3	9	15	21	ORIENTIERUNG	AUSGANG		0		-1	-1
23	3	9	16	25	FINDIGKEIT	EINFALL		0		-1	-1
23	3	9	17	6	BÜRGSCHAFT	VOLLMACHT	SICHERHEIT	0		930329999999981	12807
23	3	9	18	2	GEDULD	KONTROLLE		0		-1	-1
23	3	9	19	29	RHEUMATISMUS	IMMUNITÄT	KRANKHEIT	0		887129999999981	13391
23	3	9	20	11	GESCHOSS	PFEIL		0		-1	-1
23	3	9	21	28	GEMÜT	HEITERKEIT	HEITER	0		565529999999981	7599
23	3	9	22	5	KAMERAD	OPFER		0		-1	-1
23	3	9	23	34	REGEL	KOMBINATION	THEORIE	0		286320000000019	5823
23	3	9	24	31	ANREGUNG	BEISPIEL		0		-1	-1
23	3	9	25	8	ANHÄNGER	MEISTER	ANFÜHRER	0		543320000000019	11143
23	3	9	26	12	HALLE	TURNIER	SAAL	0		523120000000019	6223
23	3	9	27	38	SEILTÄNZER	SCHWERPUNKT		0		-1	-1
23	3	9	28	1	INSTANZ	GESETZGEBUNG	GESETZGEBUNG	1		392720000000019	7247
23	3	9	29	39	ABRECHNUNG	BANKIER	ANWALT	0		111432000000002	15240
23	3	9	30	37	STUDIUM	WIRTSCHAFT	WIRTSCHAFT	1		125429999999981	4542
23	3	9	31	16	KRANKHEIT	SYMPTOM	GESUNDHEIT	0		387929999999981	5607
23	3	9	32	7	SPRÜHREGEN	FLUSS	GUSS	0		4019	8215
23	3	9	33	9	KOCHTOPF	BÜGELEISEN	PFANNE	0		553520000000019	6822
23	3	9	34	13	SARG	GRAB	GRAB	1		160029999999981	2689
23	3	9	35	32	GLETSCHER	POL	POLE	1		144629999999981	2679
23	3	9	36	24	GANGSTER	VERBRECHEN	KRIMINALITÄT	0		302220000000019	7022
23	3	9	37	26	DUFT	GERUCH	GERUCH	1		135129999999981	2343
23	3	9	38	30	ZUGEHÖRIGKEIT	GENERATION	GRUPPE	0		567920000000019	6702
23	3	9	39	19	VERBRENNUNG	PROZESSION	URNE	0		143827000000002	18816
23	3	9	40	27	STRICK	SCHLINGE	SCHLINGE	1		380729999999981	6031
23	4	10	1	24	MAKEL	SELBSTBEWUSSTSEIN		0		-1	-1
23	4	10	2	28	ANKÜNDIGUNG	EXAMEN	INSTITUTION	0		104712999999998	17199
23	4	10	3	22	LIEGE	VERANDA		0		-1	-1
23	4	10	4	16	STRICH	SKIZZE		0		-1	-1
23	4	10	5	19	DROGE	VERHEIMLICHUNG	ALKOHOL	0		3214	5559
23	4	10	6	15	PATIENT	THERAPIE	ARZT	0		375929999999981	5463
23	4	10	7	33	OPERATION	KOMA		0		-1	-1
23	4	10	8	17	KÄFER	RUINE		0		-1	-1
23	4	10	9	29	ZUSPITZUNG	PUNKT		0		-1	-1
23	4	10	10	38	REDAKTEUR	KORRESPONDENZ	KOLUMNE	0		100632999999998	15623
23	4	10	11	36	GESCHLECHT	MANN	MANN	1		697689999999991	10127
23	4	10	12	20	SPIRALE	FRUCHTBARKEIT	FRUCHTBARKEIT	1		3127.5	6439
23	4	10	13	10	MAGEN	RESTAURANT	LEBER	0		3407.5	7151
23	4	10	14	37	NEUROSE	PSYCHOLOGIE	PSYCHOLOGIE	1		342560000000009	10367
23	4	10	15	8	UMARMUNG	INTEGRATION	UMSCHLIESSUNG	0		681179999999981	12216
23	4	10	16	31	SAMT	STOFF	STOFF	1		1958.5	3046
23	4	10	17	27	MONSTER	MUT	ANGST	0		832729999999981	9612
23	4	10	18	14	ZUSAMMENHANG	VORZEICHEN		0		-1	-1
23	4	10	19	32	SCHIFFBRUCH	UNGLÜCKSFALL		0		8855.5	11031
23	4	10	20	9	VOLK	GEMEINDE	GEMEINDE	1		883129999999981	9919
23	4	10	21	21	ELITE	VERMÖGEN	REICH	0		325629999999981	3951
23	4	10	22	6	ABSCHLUSS	PROJEKT	ANGST	0		9319.5	10154
23	4	10	23	2	KAMERADSCHAFT	PARTNER	LOYALITÄT	0		416239999999991	8068
23	4	10	24	39	ERMORDUNG	GESTÄNDNIS		0		-1	-1
23	4	10	25	4	FAHRT	AUTOBAHN		0		-1	-1
23	4	10	26	34	VERDROSSENHEIT	RESIGNATION		0		-1	-1
23	4	10	27	18	FASCHIST	IDEOLOGIE	RASSIST	0		671429999999981	9434
23	4	10	28	12	ZENTIMETER	METER	METER	1		137529999999981	2271
23	4	10	29	1	PROGNOSE	GEWISSHEIT	VORHERSAGE	0		142329999999981	12192
23	4	10	30	25	PARADIES	MENSCH	MENSCH	1		234229999999981	3478
23	4	10	31	35	VERLAUF	ENDUNG	ENDE	0		560460000000009	7431
23	4	10	32	30	PASSION	ORGASMUS	ORGASMUS	1		431870000000019	7215
23	4	10	33	40	PEITSCHE	MISSHANDLUNG	STRAFE	0		1511.5	2767
23	4	10	34	11	DIREKTOR	GESCHÄFT	SCHÜLER	0		1655.5	2815
23	4	10	35	7	LOYALITÄT	BRUDER	KAMERADSCHAFT	0		468510000000009	8568
23	4	10	36	13	GENAUIGKEIT	AUFMERKSAMKEIT		0		-1	-1
23	4	10	37	3	LINIE	BUS	STRICH	0		2463.5	6983
23	4	10	38	5	ANZUG	BÖRSE		0		-1	-1
23	4	10	39	23	SCHNORCHEL	ATLANTIK	URLAUB	0		447170000000019	6254
23	4	10	40	26	POLITIKER	ZUVERSICHT	ANZUG	0		4794.5	7927
23	5	11	1	27	DOLCH	STICH	STICH	1		365059999999963	4644
23	5	11	2	3	COMPUTER	ZEITVERTREIB	SPASS	0		792540000000037	9019
23	5	11	3	1	SCHALTER	FLUGHAFEN		0		-1	-1
23	5	11	4	32	KRAMPF	BEIN		0		-1	-1
23	5	11	5	23	KATEGORIE	GÜLTIGKEIT		0		1343.5	5983
23	5	11	6	15	ATTRAKTION	WELTWUNDER		0		-1	-1
23	5	11	7	36	WALZER	GALA	HOCHZEIT	0		186140000000037	6925
23	5	11	8	40	WIND	ELEMENT	WIRBEL	0		3403.5	9099
23	5	11	9	5	INSTITUTION	ABTEILUNG	ERLASS	0		659159999999963	11849
23	5	11	10	14	LEISTUNG	PROVISION		0		-1	-1
23	5	11	11	28	VERSEUCHUNG	RATTE		0		-1	-1
23	5	11	12	11	SCHEIDUNG	INSTABILITÄT		0		-1	-1
23	5	11	13	35	BEHANDLUNG	MANDEL	ARZT	0		2631.5	5135
23	5	11	14	6	AMATEUR	HOBBY		0		-1	-1
23	5	11	15	17	HANDSCHRIFT	BUCHSTABE		0		-1	-1
23	5	11	16	22	KARTE	HINDERNIS		0		-1	-1
23	5	11	17	37	HIRTE	SCHAF	SCHAF	1		115759999999963	1989
23	5	11	18	30	STRATEGIE	NÄHERUNG		0		-1	-1
23	5	11	19	33	STURZ	REGIERUNG		0		-1	-1
23	5	11	20	18	TREIBSTOFF	KILOMETER		0		-1	-1
23	5	11	21	25	PHILOSOPHIE	SINN		0		-1	-1
23	5	11	22	19	BEGNADIGUNG	DROHUNG		0		-1	-1
23	5	11	23	31	KOPPEL	STIER		0		-1	-1
23	5	11	24	26	HAND	GESTE	FU	0		102954000000004	20002
23	5	11	25	9	WAHL	GREMIUM		0		-1	-1
23	5	11	26	29	BUDE	KÜHLSCHRANK		0		-1	-1
23	5	11	27	38	WEG	WILLE		0		-1	-1
23	5	11	28	34	SYMBOL	WAPPEN	ALGEBRA	0		600459999999963	7829
23	5	11	29	2	UNTAUGLICHKEIT	FAHRER		0		-1	-1
23	5	11	30	12	ATOM	MOLEKÜL	MOLEKÜL	1		1159.5	2559
23	5	11	31	7	BODEN	FUND	DECKE	0		295079999999981	6839
23	5	11	32	16	TRAKTOR	LENKSTANGE		0		-1	-1
23	5	11	33	21	GANS	ENTE	ENTE	1		174909999999963	2468
23	5	11	34	4	MEDAILLE	WETTBEWERB	WETTKAMPF	0		730659999999963	9202
23	5	11	35	13	FEHLTRITT	VERANTWORTUNG		0		-1	-1
23	5	11	36	20	VATERUNSER	RELIGION	RELIGION	1		2295.5	4256
23	5	11	37	8	REKORD	ARBEITSLOSIGKEIT		0		-1	-1
23	5	11	38	10	ZULASSUNG	NACHWEIS		0		-1	-1
23	5	11	39	24	AUSSCHAU	GIPFEL	FENSTER	0		2295.5	4519
23	5	11	40	39	GEWINNUNG	WERBER		0		-1	-1
23	6	12	1	13	STAAT	UNTERSTÜTZUNG		0		-1	-1
23	6	12	2	34	BLEI	STAHL	STAHL	1		240129999999981	3829
23	6	12	3	33	ERÖFFNUNG	GRÜNDUNG	BÜCHEREI	0		257579999999981	4639
23	6	12	4	30	DORF	ISOLATION	GEMEINDE	0		139179999999981	5211
23	6	12	5	39	ORDNUNG	ZUCHT	POLIZIST	0		131077999999998	15639
23	6	12	6	22	PARTEI	ABSTIMMUNG	ABSTIMMUNG	1		470559999999963	6363
23	6	12	7	37	INVESTITION	KONZERN	KONZERN	1		326379999999981	5111
23	6	12	8	28	UNSTERBLICHKEIT	AUFERSTEHUNG	AUFERSTEHUNG	1		198429999999981	4423
23	6	12	9	10	ZAUBERKÜNSTLER	TRICK	ENTHÜLLUNG	0		291170000000019	11503
23	6	12	10	2	GENIE	MATHEMATIK	MATHEMATIK	1		327159999999963	6983
23	6	12	11	18	PARTY	THEKE		0		-1	-1
23	6	12	12	8	KARTELL	KONSENS	ZUSAMMENARBEIT	0		357559999999963	8523
23	6	12	13	11	PROGRAMM	KINO		0		-1	-1
23	6	12	14	40	KERZE	DOCHT	DOCHT	1		207959999999963	6481
23	6	12	15	6	SCHLACHTUNG	SCHWEIN		0		-1	-1
23	6	12	16	20	HORN	WARNUNG		0		-1	-1
23	6	12	17	14	SCHLAFWANDELN	UNWIRKLICHKEIT		0		-1	-1
23	6	12	18	7	HIRN	STUDIE		0		-1	-1
23	6	12	19	21	LIKÖR	SEKT		0		-1	-1
23	6	12	20	4	KLOSTER	EINSCHRÄNKUNG	GEBET	0		404579999999981	5109
23	6	12	21	31	REICH	PROFIT		0		-1	-1
23	6	12	22	23	JUGEND	SCHWIMMBAD		0		-1	-1
23	6	12	23	29	MOTOR	INDUSTRIALISIERUNG	INDUSTRIALISIERUNG	1		222159999999963	9701
23	6	12	24	3	BEIFALL	APPLAUS	APPLAUS	1		475979999999981	11647
23	6	12	25	38	ABEND	MORGEN	MORGEN	1		165459999999963	2998
23	6	12	26	17	BEGRÜNDER	PRÄSIDENT	PRÄSIDENT	1		340209999999963	5668
23	6	12	27	32	KOORDINATION	HANDHABUNG	ZUSAMMENARBEIT	0		127697999999998	16699
23	6	12	28	19	BAHNSTEIG	ANPASSUNG		0		362159999999963	10789
23	6	12	29	35	NOTLAGE	DILEMMA		0		-1	-1
23	6	12	30	24	ALARM	ÜBUNG		0		-1	-1
23	6	12	31	26	EVOLUTION	ERWEITERUNG	ERWEITERUNG	1		397559999999963	5851
23	6	12	32	15	VERHAFTUNG	KLINGE	DIEB	0		481179999999981	12131
23	6	12	33	16	FREUNDIN	ZÄRTLICHKEIT	ZÄRTLICHKEIT	1		184779999999981	4639
23	6	12	34	36	EINSPARUNG	RECHNUNG		0		-1	-1
23	6	12	35	9	ADER	GESTEIN	ZINN	0		432790000000037	10199
23	6	12	36	27	BEEINFLUSSUNG	VERMARKTUNG		0		-1	-1
23	6	12	37	12	HÖLLE	MYTHOS	MYTHOS	1		390359999999963	8375
23	6	12	38	1	EMPFINDUNG	GELASSENHEIT		0		-1	-1
23	6	12	39	5	BINDUNG	BABY	BABY	1		427779999999981	6717
23	6	12	40	25	BESTATTUNG	SELBSTMORD		0		-1	-1
23	7	13	1	13	ZAHLUNG	QUITTUNG	INSTITUTION	0		420590000000037	11190
23	7	13	2	10	MILCH	KÄSE	M	0		190957999999998	20001
23	7	13	3	16	TRAINING	PULS		0		-1	-1
23	7	13	4	7	KRANZ	NEST	DISTEL	0		818120000000019	12706
23	7	13	5	19	INSEL	URLAUBER		0		-1	-1
23	7	13	6	5	AUFTAKT	SPIEL		0		-1	-1
23	7	13	7	27	SUBSTANZ	SEELE	SEELE	1		615979999999981	7408
23	7	13	8	9	STALL	KUH	KUH	1		248779999999981	3480
23	7	13	9	11	DOKUMENT	BESCHEINIGUNG	NACHWEIS	0		253490000000037	4884
23	7	13	10	33	SENDER	NOTIZ	NACHRICHT	0		472990000000037	10859
23	7	13	11	30	HASS	GEFECHT		0		-1	-1
23	7	13	12	8	BEWUNDERUNG	SCHÖNHEIT		0		-1	-1
23	7	13	13	14	MUSIK	OPER		0		-1	-1
23	7	13	14	20	ZAHL	PHYSIK		0		-1	-1
23	7	13	15	28	NACHRICHT	GEBURTSTAG		0		-1	-1
23	7	13	16	6	BEGEISTERUNG	GEFÜHL		0		-1	-1
23	7	13	17	29	KONJUNKTUR	DIAGNOSE		0		-1	-1
23	7	13	18	22	WIEDERHERSTELLUNG	VERSCHLECHTERUNG		0		-1	-1
23	7	13	19	25	GERICHTSHOF	UNWAHRHEIT		0		-1	-1
23	7	13	20	4	SPRECHER	AUFRUF		0		-1	-1
23	7	13	21	17	WAFFE	KRIEG		0		539979999999981	20009
23	7	13	22	12	TRAINER	STIL		0		-1	-1
23	7	13	23	32	KLEIDERSCHRANK	HANDSCHUH	SOCKE	0		109349000000004	15335
23	7	13	24	36	KLEINIGKEIT	WAAGE		0		-1	-1
23	7	13	25	1	WAHNSINN	ANSTALT		0		-1	-1
23	7	13	26	3	OZEAN	KRABBE		0		-1	-1
23	7	13	27	2	PARK	VEGETATION		0		-1	-1
23	7	13	28	34	FRAU	BLUSE		0		-1	-1
23	7	13	29	40	REGENSCHIRM	BEDARF		0		-1	-1
23	7	13	30	26	KUNSTWERK	AUFMACHUNG	ARTIST	0		587970000000019	7632
23	7	13	31	35	ZUCKER	SPEISE	SÜSSWAREN	0		188929999999981	4879
23	7	13	32	15	VERBRÜDERUNG	ENTSCHULDIGUNG	KAMERADSCHAFT	0		255079999999981	9159
23	7	13	33	38	SUBMISSION	ERNIEDRIGUNG	UNTERDRÜCKUNG	0		448790000000037	8476
23	7	13	34	23	STREIK	KONFLIKT	GEGNER	0		2810	5794
23	7	13	35	18	BEWERTUNG	KELLNERIN		0		-1	-1
23	7	13	36	39	FREILASSUNG	AUFENTHALT		0		-1	-1
23	7	13	37	24	ENTSCHLOSSENHEIT	DURCHSETZUNG		0		-1	-1
23	7	13	38	21	REVOLUTION	WIDERSTAND	REGIERUNG	0		848890000000037	12359
23	7	13	39	31	TEICH	ÜBERSCHWEMMUNG		0		-1	-1
23	7	13	40	37	FLAMME	LEUCHTE	KERZE	0		2982	4520
23	8	14	1	38	ZELT	ZIRKUS		0		-1	-1
23	8	14	2	33	KNOBLAUCH	VAMPIR	VAMPIR	1		137190000000037	3076
23	8	14	3	36	SÄUFER	WIRT	BIER	0		555519999999925	8002
23	8	14	4	21	UNABHÄNGIGKEIT	SELBSTBESTIMMUNG		0		-1	-1
23	8	14	5	7	VORBEREITUNG	VERÖFFENTLICHUNG		0		-1	-1
23	8	14	6	1	GEMEINSCHAFT	ZUSAMMENARBEIT	GRUPPE	0		149340000000037	2728
23	8	14	7	17	TECHNOLOGIE	GEHIRNWÄSCHE		0		-1	-1
23	8	14	8	29	FAUST	GEWALT		0		-1	-1
23	8	14	9	34	NACHBARSCHAFT	HECKE		0		-1	-1
23	8	14	10	24	VATER	VORBILD		0		-1	-1
23	8	14	11	30	DIAKONIE	VERSORGUNG	PRIESTER	0		508590000000037	7190
23	8	14	12	19	MINIMUM	NOTWENDIGKEIT		0		-1	-1
23	8	14	13	3	IDIOT	UNSINN		0		105570999999996	14016
23	8	14	14	39	GESELLSCHAFT	EINHEIT		0		-1	-1
23	8	14	15	13	URLAUB	AUSFALL		0		-1	-1
23	8	14	16	25	FRIEDEN	ALLIANZ		0		-1	-1
23	8	14	17	16	FREUNDSCHAFT	GEFÄHRTE		0		-1	-1
23	8	14	18	8	EXPERIMENT	UNTERSUCHUNG		0		-1	-1
23	8	14	19	27	HINDERUNG	SIEGEL		0		-1	-1
23	8	14	20	35	LIST	NAZI		0		-1	-1
23	8	14	21	26	RASSE	NATIONALIST		0		-1	-1
23	8	14	22	40	LEBER	ORGAN	ORGAN	1		163090000000037	2935
23	8	14	23	2	SOLO	MUSIKINSTRUMENT		0		-1	-1
23	8	14	24	4	INFLATION	ENTWERTUNG	ENTWERTUNG	1		135109999999963	4495
23	8	14	25	32	SCHLUSSFOLGERUNG	KONSEQUENZ		0		-1	-1
23	8	14	26	12	UNHEIL	ALPTRAUM		0		-1	-1
23	8	14	27	14	WANGE	CHRIST	CHRIST	1		130309999999963	2839
23	8	14	28	15	LAMM	MITTAGESSEN	MITTAGESSEN	1		338290000000037	6863
23	8	14	29	9	INTENSIVSTATION	KRANKENHAUS		0		-1	-1
23	8	14	30	6	LIMIT	MAXIMUM	MAXIMUM	1		3360	8879
23	8	14	31	28	SCHLÄGER	KRIMINALITÄT		0		-1	-1
23	8	14	32	5	GANG	TOR		0		-1	-1
23	8	14	33	10	SCHMUGGEL	IMPORT		0		-1	-1
23	8	14	34	31	TOD	NOTWEHR		0		-1	-1
23	8	14	35	23	FLÜCHTLING	ASYL		0		-1	-1
23	8	14	36	22	AUTOR	ERFINDUNG	BUCH	0		167330000000075	3060
23	8	14	37	11	PRÄDIKAT	PRIMA		0		-1	-1
23	8	14	38	37	PARLAMENT	KANZLER	KANZLER	1		979890000000037	13207
23	8	14	39	18	KONFRONTATION	RACHE		0		-1	-1
23	8	14	40	20	ERKLÄRUNG	WISSENSCHAFT		0		-1	-1
								61
