## Supplementary material for "Vast amounts of encoded items nullify but do not reverse the effect of sleep on declarative memory": Dataset: PAL_23_2_3.xlsx

### Sheet: Tabelle1
VP_Nr	Block	VersioN	counter	pair_code	cue	correct_answer	answer		accuracy	reactiontime1	reactiontime2
23	1	7	1	24	DOKTOR	KLINIK	KLINIK	1		2847.5	3935
23	1	7	2	40	ARGUMENT	ENTSCHEIDUNG	BEGRÜNDUNG	0		4019.9	6151
23	1	7	3	28	ENTFÜHRUNG	AUSBEUTE		0		-1	-1
23	1	7	4	32	ZERSTÖRUNG	AUSROTTUNG		0		-1	-1
23	1	7	5	25	METHODE	VERSUCH	ZIEL	0		5415.3	6119
23	1	7	6	14	PROFESSOR	HOCHSCHULE	STUDENT	0		3127.3	7463
23	1	7	7	19	UMWELT	GEFÄHRDUNG		0		-1	-1
23	1	7	8	4	WEISE	ART		0		-1	-1
23	1	7	9	13	ERFOLG	LEBENSLAUF		0		5511	11221
23	1	7	10	34	EMANZIPATION	GLEICHSTELLUNG	GLEICHSTELLUNG	1		1601.5	7199
23	1	7	11	17	VERSCHIEDENHEIT	GEGENTEIL		0		-1	-1
23	1	7	12	37	MIKROSKOP	BAKTERIEN		0		-1	-1
23	1	7	13	26	ANTWORT	BEKENNTNIS		0		1679.3	3287
23	1	7	14	12	WHISKY	DUDELSACK	DUDELSACK	1		4095.3	6541
23	1	7	15	23	SCHÄDEL	LEICHE		0		-1	-1
23	1	7	16	3	AUSBILDUNG	ZUKUNFT		0		-1	-1
23	1	7	17	9	STEUER	UNTERSCHLAGUNG		0		-1	-1
23	1	7	18	8	FIEBER	ERSCHÖPFUNG		0		-1	-1
23	1	7	19	15	SCHLAMM	HÜRDE		0		2461.5	6365
23	1	7	20	5	ZITRONE	ERDBEERE	ERDBEERE	1		2535.5	4423
23	1	7	21	7	BOTSCHAFTER	NATIONALITÄT	NATION	0		3127.3	4311
23	1	7	22	1	HERZLICHKEIT	GEHÄSSIGKEIT	BEGRÜSSUNG	0		193539999999999	8943
23	1	7	23	39	ÄRGER	FEINDSELIGKEIT		0		-1	-1
23	1	7	24	27	LAWINE	FELSBLOCK	GERÖLL	0		1271.5	3711
23	1	7	25	33	CHARME	HERZ		0		-1	-1
23	1	7	26	29	ALGEBRA	FUNKTION	SYMBOL	0		2575.5	4751
23	1	7	27	2	KAMMER	GEKLAPPER		0		-1	-1
23	1	7	28	18	STANGE	STOSS		0		-1	-1
23	1	7	29	10	EIFERSUCHT	GRUND		0		-1	-1
23	1	7	30	6	HEKTAR	ZAUN	ZAUN	1		1325.5	2085
23	1	7	31	11	ÜBERBLICK	STANDPUNKT		0		-1	-1
23	1	7	32	35	HAUSSCHUHE	PFEIFE		0		-1	-1
23	1	7	33	20	TINTE	BLEISTIFT		0		-1	-1
23	1	7	34	38	ZAUBERER	ENTHÜLLUNG	ENTHÜLLUNG	1		1151.5	3075
23	1	7	35	16	FUSSKNÖCHEL	ARM	GELENK	0		209910000000001	3527
23	1	7	36	31	TODESKAMPF	LEBEN		0		-1	-1
23	1	7	37	30	DARBIETUNG	BEOBACHTUNG	KÜNSTLER	0		196320000000001	3671
23	1	7	38	22	SCHLEIM	HAFER		0		-1	-1
23	1	7	39	36	VERMITTLUNG	INTERVIEW		0		-1	-1
23	1	7	40	21	KRANKENWAGEN	NOTFALL	NOTFALL	1		123129999999999	2575
23	2	8	1	33	GETRÄNK	SCHAUM		0		-1	-1
23	2	8	2	3	GABEL	SOSSE	SALAT	0		888960000000009	10049
23	2	8	3	30	STRAND	VERGNÜGEN		0		-1	-1
23	2	8	4	36	LEERE	DUMPFHEIT		0		-1	-1
23	2	8	5	25	STIMMUNG	ATMOSPHÄRE	ATMOSPHÄRE	1		114980000000005	3589
23	2	8	6	1	WOHNUNG	HEIM		0		-1	-1
23	2	8	7	16	PERSON	SCHADEN		0		-1	-1
23	2	8	8	12	ABFALL	SCHMUTZ		0		-1	-1
23	2	8	9	31	VERWALTUNG	GENEHMIGUNG		0		-1	-1
23	2	8	10	13	BÜSTENHALTER	BUSEN	BUSEN	1		181910000000009	2839
23	2	8	11	11	REIZ	REAKTION	REAKTION	1		1228.5	2671
23	2	8	12	9	BEMÜHUNGEN	ANSTRENGUNG		0		-1	-1
23	2	8	13	38	PFEFFER	BUTTER	MILCH	0		222360000000009	7649
23	2	8	14	8	FAMILIE	MUTTER		0		-1	-1
23	2	8	15	18	BLASE	BAUCH		0		-1	-1
23	2	8	16	20	FLEISCH	RAUBTIER		0		-1	-1
23	2	8	17	26	ADMIRAL	WAFFENRUHE		0		-1	-1
23	2	8	18	2	GELEGENHEIT	LIEBSCHAFT	AFFAIRE	0		480539999999991	6439
23	2	8	19	7	FENSTER	BEWOHNER		0		-1	-1
23	2	8	20	14	LÜGE	WAHRHEIT		0		-1	-1
23	2	8	21	37	FISCHER	MEER		0		-1	-1
23	2	8	22	24	SOZIALIST	PAROLE	PAROLE	1		508760000000009	6103
23	2	8	23	21	ERMÜDUNG	KREISLAUF		0		-1	-1
23	2	8	24	5	JUNGFRAU	SCHLEIER		0		-1	-1
23	2	8	25	6	DICHTER	ZITAT		0		-1	-1
23	2	8	26	15	PLAKAT	HAMMER		0		-1	-1
23	2	8	27	23	ÄRA	ZEITALTER	ZEITALTER	1		440639999999991	5871
23	2	8	28	35	LEICHTIGKEIT	SCHWERKRAFT		0		-1	-1
23	2	8	29	39	RÄUBER	DIEBSTAHL	VERBRECHER	0		338089999999991	5159
23	2	8	30	40	GESTALTUNG	LANDSCHAFT		0		-1	-1
23	2	8	31	28	SCHATTEN	EXISTENZ	SEITE	0		236730000000005	4399
23	2	8	32	27	ERFAHRUNG	UNWISSENHEIT		0		-1	-1
23	2	8	33	22	BEGINN	FOLGE	FOLGE	1		414360000000009	6775
23	2	8	34	4	TRANSPORT	LAGER		0		-1	-1
23	2	8	35	34	ENTSPANNUNG	BEDROHUNG		0		-1	-1
23	2	8	36	10	IRRTUM	MISSVERSTÄNDNIS	FEHLER	0		1605.5	2369
23	2	8	37	17	THEMA	INTERESSE		0		-1	-1
23	2	8	38	29	SÄUGLING	WIEGE		0		-1	-1
23	2	8	39	19	LERCHE	FRÖHLICHKEIT		0		-1	-1
23	2	8	40	32	MÜNDIGKEIT	ABHÄNGIGKEIT	AUTONOMITÄT	0		240730000000005	7495
23	3	9	1	8	ANHÄNGER	MEISTER	ANFÜHRER	0		137029999999981	3607
23	3	9	2	31	ANREGUNG	BEISPIEL		0		-1	-1
23	3	9	3	5	KAMERAD	OPFER	LOYALITÄT	0		170360000000009	5255
23	3	9	4	22	TAKT	HARFE		0		-1	-1
23	3	9	5	6	BÜRGSCHAFT	VOLLMACHT	SICHERHEIT	0		213579999999981	3459
23	3	9	6	30	ZUGEHÖRIGKEIT	GENERATION	GEMEINSCHAFT	0		272120000000019	4549
23	3	9	7	27	STRICK	SCHLINGE	SCHLINGE	1		158179999999981	3453
23	3	9	8	24	GANGSTER	VERBRECHEN		0		-1	-1
23	3	9	9	11	GESCHOSS	PFEIL	KUGEL	0		281579999999981	4069
23	3	9	10	23	TOTSCHLAG	BRUTALITÄT		0		-1	-1
23	3	9	11	7	SPRÜHREGEN	FLUSS	GUSS	0		1917.5	6847
23	3	9	12	36	VERZIERUNG	PALAST		0		-1	-1
23	3	9	13	14	VERANSTALTUNG	ÖFFENTLICHKEIT	EREIGNIS	0		224379999999981	5089
23	3	9	14	28	GEMÜT	HEITERKEIT	HEITERKEIT	1		145760000000009	3709
23	3	9	15	35	AUFPRALL	FALL		0		-1	-1
23	3	9	16	20	KUMMER	TRAURIGKEIT		0		-1	-1
23	3	9	17	25	FINDIGKEIT	EINFALL		0		-1	-1
23	3	9	18	33	ÄHNLICHKEIT	WIEDERHOLUNG		0		-1	-1
23	3	9	19	12	HALLE	TURNIER		0		-1	-1
23	3	9	20	15	BÜCHEREI	VERLEIH		0		-1	-1
23	3	9	21	4	TÜR	SCHRANK		0		210079999999981	3903
23	3	9	22	2	GEDULD	KONTROLLE		0		-1	-1
23	3	9	23	9	KOCHTOPF	BÜGELEISEN		0		-1	-1
23	3	9	24	39	ABRECHNUNG	BANKIER		0		-1	-1
23	3	9	25	40	GESCHENK	UNDANK		0		-1	-1
23	3	9	26	26	DUFT	GERUCH	GERUCH	1		1374.5	2319
23	3	9	27	38	SEILTÄNZER	SCHWERPUNKT		0		-1	-1
23	3	9	28	32	GLETSCHER	POL		0		-1	-1
23	3	9	29	3	GITTER	BESCHRÄNKUNG		0		-1	-1
23	3	9	30	1	INSTANZ	GESETZGEBUNG	GESETZGEBUNG	1		199179999999981	4927
23	3	9	31	18	WELLE	FLUT		0		-1	-1
23	3	9	32	13	SARG	GRAB	GRAB	1		1159.5	2055
23	3	9	33	21	ORIENTIERUNG	AUSGANG		0		-1	-1
23	3	9	34	37	STUDIUM	WIRTSCHAFT	WIRTSCHAFT	1		111160000000009	4879
23	3	9	35	16	KRANKHEIT	SYMPTOM		0		-1	-1
23	3	9	36	34	REGEL	KOMBINATION		0		-1	-1
23	3	9	37	17	SONATE	KLAVIER	PIANO	0		227179999999981	4639
23	3	9	38	29	RHEUMATISMUS	IMMUNITÄT		0		-1	-1
23	3	9	39	10	VORTRAG	REDNER		0		-1	-1
23	3	9	40	19	VERBRENNUNG	PROZESSION		0		-1	-1
23	4	10	1	3	LINIE	BUS	STRICH	0		496539999999991	6418
23	4	10	2	22	LIEGE	VERANDA		0		-1	-1
23	4	10	3	40	PEITSCHE	MISSHANDLUNG	BESTRAFUNG	0		178670000000019	3948
23	4	10	4	8	UMARMUNG	INTEGRATION	HERZLICHKEIT	0		343070000000019	5822
23	4	10	5	27	MONSTER	MUT	MUT	1		375789999999991	4328
23	4	10	6	30	PASSION	ORGASMUS		0		-1	-1
23	4	10	7	17	KÄFER	RUINE		0		-1	-1
23	4	10	8	11	DIREKTOR	GESCHÄFT		0		-1	-1
23	4	10	9	37	NEUROSE	PSYCHOLOGIE	PSYCHOLOGIE	1		248379999999981	5470
23	4	10	10	29	ZUSPITZUNG	PUNKT		0		-1	-1
23	4	10	11	16	STRICH	SKIZZE	LINIE	0		147189999999991	3299
23	4	10	12	13	GENAUIGKEIT	AUFMERKSAMKEIT		0		-1	-1
23	4	10	13	19	DROGE	VERHEIMLICHUNG		0		-1	-1
23	4	10	14	5	ANZUG	BÖRSE	ANWALT	0		331179999999981	4543
23	4	10	15	24	MAKEL	SELBSTBEWUSSTSEIN		0		-1	-1
23	4	10	16	39	ERMORDUNG	GESTÄNDNIS	GEBOT	0		944789999999991	10935
23	4	10	17	12	ZENTIMETER	METER	METER	1		2016	2864
23	4	10	18	33	OPERATION	KOMA	ARZT	0		253489999999991	3311
23	4	10	19	10	MAGEN	RESTAURANT		0		-1	-1
23	4	10	20	7	LOYALITÄT	BRUDER	KAMERADSCHAFT	0		163189999999991	4609
23	4	10	21	38	REDAKTEUR	KORRESPONDENZ		0		-1	-1
23	4	10	22	32	SCHIFFBRUCH	UNGLÜCKSFALL	UNGLÜCK	0		2008	3311
23	4	10	23	25	PARADIES	MENSCH	MENSCH	1		249729999999981	4025
23	4	10	24	35	VERLAUF	ENDUNG	ENDE	0		7190	7757
23	4	10	25	34	VERDROSSENHEIT	RESIGNATION		0		-1	-1
23	4	10	26	31	SAMT	STOFF	STOFF	1		395189999999991	7743
23	4	10	27	2	KAMERADSCHAFT	PARTNER	LOYALITÄT	0		203189999999991	6864
23	4	10	28	18	FASCHIST	IDEOLOGIE		0		160779999999981	13656
23	4	10	29	23	SCHNORCHEL	ATLANTIK		0		-1	-1
23	4	10	30	6	ABSCHLUSS	PROJEKT		0		-1	-1
23	4	10	31	4	FAHRT	AUTOBAHN		0		-1	-1
23	4	10	32	9	VOLK	GEMEINDE	EINWOHNER	0		7880	9609
23	4	10	33	15	PATIENT	THERAPIE	ARZT	0		541279999999981	6692
23	4	10	34	1	PROGNOSE	GEWISSHEIT		0		-1	-1
23	4	10	35	21	ELITE	VERMÖGEN		0		-1	-1
23	4	10	36	14	ZUSAMMENHANG	VORZEICHEN		0		-1	-1
23	4	10	37	28	ANKÜNDIGUNG	EXAMEN		0		-1	-1
23	4	10	38	20	SPIRALE	FRUCHTBARKEIT	UNFRUCHTBARKEIT	0		224779999999981	5923
23	4	10	39	36	GESCHLECHT	MANN		0		-1	-1
23	4	10	40	26	POLITIKER	ZUVERSICHT	ANZUG	0		397579999999981	4752
23	5	11	1	33	STURZ	REGIERUNG		0		-1	-1
23	5	11	2	37	HIRTE	SCHAF	SCHAF	1		111209999999963	1728
23	5	11	3	5	INSTITUTION	ABTEILUNG		0		-1	-1
23	5	11	4	11	SCHEIDUNG	INSTABILITÄT		0		-1	-1
23	5	11	5	39	GEWINNUNG	WERBER		0		-1	-1
23	5	11	6	35	BEHANDLUNG	MANDEL		0		-1	-1
23	5	11	7	13	FEHLTRITT	VERANTWORTUNG		0		-1	-1
23	5	11	8	6	AMATEUR	HOBBY	PROFI	0		170179999999981	3775
23	5	11	9	27	DOLCH	STICH	STICH	1		133490000000037	2739
23	5	11	10	32	KRAMPF	BEIN		0		-1	-1
23	5	11	11	30	STRATEGIE	NÄHERUNG	PLAN	0		159859999999963	2177
23	5	11	12	21	GANS	ENTE	ENTE	1		122370000000019	1849
23	5	11	13	34	SYMBOL	WAPPEN	ALGEBRA	0		131509999999963	3211
23	5	11	14	38	WEG	WILLE		0		-1	-1
23	5	11	15	9	WAHL	GREMIUM		0		-1	-1
23	5	11	16	8	REKORD	ARBEITSLOSIGKEIT		0		-1	-1
23	5	11	17	4	MEDAILLE	WETTBEWERB		0		-1	-1
23	5	11	18	2	UNTAUGLICHKEIT	FAHRER		0		-1	-1
23	5	11	19	20	VATERUNSER	RELIGION	RELIGION	1		193509999999963	3831
23	5	11	20	29	BUDE	KÜHLSCHRANK		0		-1	-1
23	5	11	21	26	HAND	GESTE		0		-1	-1
23	5	11	22	3	COMPUTER	ZEITVERTREIB	TECHNIK	0		2007	3551
23	5	11	23	14	LEISTUNG	PROVISION		0		-1	-1
23	5	11	24	36	WALZER	GALA	HOCHZEIT	0		151079999999981	4519
23	5	11	25	40	WIND	ELEMENT	STURM	0		291090000000037	3929
23	5	11	26	28	VERSEUCHUNG	RATTE		0		-1	-1
23	5	11	27	1	SCHALTER	FLUGHAFEN		0		-1	-1
23	5	11	28	17	HANDSCHRIFT	BUCHSTABE		0		-1	-1
23	5	11	29	31	KOPPEL	STIER		0		-1	-1
23	5	11	30	16	TRAKTOR	LENKSTANGE	ACKER	0		182409999999963	3012
23	5	11	31	12	ATOM	MOLEKÜL	MOLEKÜL	1		120290000000037	3571
23	5	11	32	15	ATTRAKTION	WELTWUNDER		0		-1	-1
23	5	11	33	7	BODEN	FUND		0		-1	-1
23	5	11	34	10	ZULASSUNG	NACHWEIS		0		-1	-1
23	5	11	35	25	PHILOSOPHIE	SINN		0		271709999999963	9245
23	5	11	36	23	KATEGORIE	GÜLTIGKEIT		0		-1	-1
23	5	11	37	22	KARTE	HINDERNIS		0		-1	-1
23	5	11	38	19	BEGNADIGUNG	DROHUNG	BARMHERZIGKEIT	0		361170000000019	8703
23	5	11	39	18	TREIBSTOFF	KILOMETER		0		-1	-1
23	5	11	40	24	AUSSCHAU	GIPFEL	ÜBERBLICK	0		234109999999963	4070
23	6	12	1	24	ALARM	ÜBUNG	SIRENDE	0		307890000000037	4133
23	6	12	2	16	FREUNDIN	ZÄRTLICHKEIT	ZÄRTLICHKEIT	1		316729999999981	5319
23	6	12	3	18	PARTY	THEKE		0		-1	-1
23	6	12	4	7	HIRN	STUDIE		0		-1	-1
23	6	12	5	25	BESTATTUNG	SELBSTMORD		0		-1	-1
23	6	12	6	13	STAAT	UNTERSTÜTZUNG		0		-1	-1
23	6	12	7	11	PROGRAMM	KINO		0		-1	-1
23	6	12	8	34	BLEI	STAHL		0		-1	-1
23	6	12	9	29	MOTOR	INDUSTRIALISIERUNG	INDUSTRIALISIERUNG	1		1342	5535
23	6	12	10	6	SCHLACHTUNG	SCHWEIN		0		-1	-1
23	6	12	11	22	PARTEI	ABSTIMMUNG		0		-1	-1
23	6	12	12	10	ZAUBERKÜNSTLER	TRICK	ENTHÜLLUNG	0		141509999999963	14649
23	6	12	13	19	BAHNSTEIG	ANPASSUNG	LINIE	0		458920000000019	8541
23	6	12	14	2	GENIE	MATHEMATIK	MATHEMATIK	1		954329999999981	11927
23	6	12	15	28	UNSTERBLICHKEIT	AUFERSTEHUNG	AUFERSTEHUNG	1		208729999999981	4119
23	6	12	16	3	BEIFALL	APPLAUS	APPLAUS	1		2061	3151
23	6	12	17	5	BINDUNG	BABY		0		-1	-1
23	6	12	18	15	VERHAFTUNG	KLINGE		0		-1	-1
23	6	12	19	40	KERZE	DOCHT	LICHT	0		440329999999981	5229
23	6	12	20	39	ORDNUNG	ZUCHT		0		-1	-1
23	6	12	21	8	KARTELL	KONSENS	KOOPERATION	0		123129999999981	4239
23	6	12	22	27	BEEINFLUSSUNG	VERMARKTUNG		0		-1	-1
23	6	12	23	20	HORN	WARNUNG		0		-1	-1
23	6	12	24	14	SCHLAFWANDELN	UNWIRKLICHKEIT		0		-1	-1
23	6	12	25	9	ADER	GESTEIN		0		-1	-1
23	6	12	26	30	DORF	ISOLATION		0		-1	-1
23	6	12	27	37	INVESTITION	KONZERN	KONZERN	1		161529999999981	3131
23	6	12	28	36	EINSPARUNG	RECHNUNG		0		-1	-1
23	6	12	29	35	NOTLAGE	DILEMMA		0		-1	-1
23	6	12	30	17	BEGRÜNDER	PRÄSIDENT	PRÄSIDENT	1		239120000000019	4359
23	6	12	31	26	EVOLUTION	ERWEITERUNG	ERWEITERUNG	1		179109999999963	5249
23	6	12	32	21	LIKÖR	SEKT		0		-1	-1
23	6	12	33	32	KOORDINATION	HANDHABUNG	KARTELL	0		191109999999963	3387
23	6	12	34	38	ABEND	MORGEN	MORGEN	1		143509999999963	2619
23	6	12	35	4	KLOSTER	EINSCHRÄNKUNG	MÖNCH	0		322309999999963	5329
23	6	12	36	12	HÖLLE	MYTHOS	MÄRCHEN	0		387729999999981	10789
23	6	12	37	1	EMPFINDUNG	GELASSENHEIT		0		-1	-1
23	6	12	38	31	REICH	PROFIT	KAISER	0		374309999999963	4711
23	6	12	39	33	ERÖFFNUNG	GRÜNDUNG		0		-1	-1
23	6	12	40	23	JUGEND	SCHWIMMBAD		0		-1	-1
23	7	13	1	3	OZEAN	KRABBE	WELLENGANG	0		323579999999981	6935
23	7	13	2	11	DOKUMENT	BESCHEINIGUNG	BEHÖRDE	0		731140000000037	10439
23	7	13	3	8	BEWUNDERUNG	SCHÖNHEIT		0		-1	-1
23	7	13	4	17	WAFFE	KRIEG	SCHUSS	0		1111.5	5571
23	7	13	5	31	TEICH	ÜBERSCHWEMMUNG		0		-1	-1
23	7	13	6	10	MILCH	KÄSE		0		-1	-1
23	7	13	7	14	MUSIK	OPER		0		-1	-1
23	7	13	8	12	TRAINER	STIL		0		-1	-1
23	7	13	9	7	KRANZ	NEST		0		-1	-1
23	7	13	10	39	FREILASSUNG	AUFENTHALT		0		-1	-1
23	7	13	11	26	KUNSTWERK	AUFMACHUNG		0		-1	-1
23	7	13	12	13	ZAHLUNG	QUITTUNG		0		-1	-1
23	7	13	13	38	SUBMISSION	ERNIEDRIGUNG	UNTERDRÜCKUNG	0		423129999999981	7339
23	7	13	14	34	FRAU	BLUSE	MANN	0		293120000000019	3523
23	7	13	15	18	BEWERTUNG	KELLNERIN		0		-1	-1
23	7	13	16	4	SPRECHER	AUFRUF		0		-1	-1
23	7	13	17	23	STREIK	KONFLIKT		0		-1	-1
23	7	13	18	28	NACHRICHT	GEBURTSTAG	SENDER	0		210320000000019	2975
23	7	13	19	20	ZAHL	PHYSIK		0		-1	-1
23	7	13	20	24	ENTSCHLOSSENHEIT	DURCHSETZUNG		0		-1	-1
23	7	13	21	5	AUFTAKT	SPIEL		0		490140000000037	6461
23	7	13	22	36	KLEINIGKEIT	WAAGE		0		-1	-1
23	7	13	23	1	WAHNSINN	ANSTALT		0		-1	-1
23	7	13	24	15	VERBRÜDERUNG	ENTSCHULDIGUNG	FREUNDSCHAFT	0		5199.5	7263
23	7	13	25	27	SUBSTANZ	SEELE	SEELE	1		527940000000037	6127
23	7	13	26	40	REGENSCHIRM	BEDARF		0		-1	-1
23	7	13	27	37	FLAMME	LEUCHTE		0		-1	-1
23	7	13	28	9	STALL	KUH	KUH	1		134959999999963	2727
23	7	13	29	21	REVOLUTION	WIDERSTAND	REGIME	0		363920000000019	7239
23	7	13	30	6	BEGEISTERUNG	GEFÜHL		0		-1	-1
23	7	13	31	19	INSEL	URLAUBER	URLAUB	0		2693	3873
23	7	13	32	33	SENDER	NOTIZ	NACHRICHT	0		165620000000019	5799
23	7	13	33	35	ZUCKER	SPEISE		0		-1	-1
23	7	13	34	30	HASS	GEFECHT		0		-1	-1
23	7	13	35	16	TRAINING	PULS		0		-1	-1
23	7	13	36	32	KLEIDERSCHRANK	HANDSCHUH	SOCKE	0		319090000000037	4019
23	7	13	37	29	KONJUNKTUR	DIAGNOSE		0		-1	-1
23	7	13	38	2	PARK	VEGETATION		0		-1	-1
23	7	13	39	22	WIEDERHERSTELLUNG	VERSCHLECHTERUNG		0		-1	-1
23	7	13	40	25	GERICHTSHOF	UNWAHRHEIT		0		-1	-1
23	8	14	1	3	IDIOT	UNSINN		0		-1	-1
23	8	14	2	33	KNOBLAUCH	VAMPIR	VAMPIR	1		120040000000037	2384
23	8	14	3	14	WANGE	CHRIST	CHRIST	1		141540000000037	2675
23	8	14	4	4	INFLATION	ENTWERTUNG	ENTWERTUNG	1		1563.5	3787
23	8	14	5	13	URLAUB	AUSFALL	INSEL	0		1367.5	2201
23	8	14	6	9	INTENSIVSTATION	KRANKENHAUS		0		-1	-1
23	8	14	7	31	TOD	NOTWEHR		0		-1	-1
23	8	14	8	18	KONFRONTATION	RACHE		0		-1	-1
23	8	14	9	1	GEMEINSCHAFT	ZUSAMMENARBEIT	GRUPPE	0		1439.5	2433
23	8	14	10	32	SCHLUSSFOLGERUNG	KONSEQUENZ		0		-1	-1
23	8	14	11	7	VORBEREITUNG	VERÖFFENTLICHUNG		0		-1	-1
23	8	14	12	15	LAMM	MITTAGESSEN		0		-1	-1
23	8	14	13	26	RASSE	NATIONALIST		0		-1	-1
23	8	14	14	25	FRIEDEN	ALLIANZ		0		-1	-1
23	8	14	15	23	FLÜCHTLING	ASYL		0		-1	-1
23	8	14	16	22	AUTOR	ERFINDUNG		0		-1	-1
23	8	14	17	11	PRÄDIKAT	PRIMA		0		-1	-1
23	8	14	18	2	SOLO	MUSIKINSTRUMENT	SÄNGER	0		3810	5427
23	8	14	19	12	UNHEIL	ALPTRAUM		0		-1	-1
23	8	14	20	24	VATER	VORBILD		0		-1	-1
23	8	14	21	38	ZELT	ZIRKUS		0		-1	-1
23	8	14	22	40	LEBER	ORGAN	ORGAN	1		254959999999963	3709
23	8	14	23	19	MINIMUM	NOTWENDIGKEIT		0		-1	-1
23	8	14	24	30	DIAKONIE	VERSORGUNG	PRIESTER	0		608759999999963	11057
23	8	14	25	8	EXPERIMENT	UNTERSUCHUNG		0		-1	-1
23	8	14	26	27	HINDERUNG	SIEGEL		0		-1	-1
23	8	14	27	10	SCHMUGGEL	IMPORT		0		-1	-1
23	8	14	28	34	NACHBARSCHAFT	HECKE		0		-1	-1
23	8	14	29	5	GANG	TOR		0		-1	-1
23	8	14	30	28	SCHLÄGER	KRIMINALITÄT		0		-1	-1
23	8	14	31	36	SÄUFER	WIRT		0		-1	-1
23	8	14	32	29	FAUST	GEWALT		0		-1	-1
23	8	14	33	39	GESELLSCHAFT	EINHEIT		0		-1	-1
23	8	14	34	21	UNABHÄNGIGKEIT	SELBSTBESTIMMUNG		0		-1	-1
23	8	14	35	20	ERKLÄRUNG	WISSENSCHAFT		0		-1	-1
23	8	14	36	16	FREUNDSCHAFT	GEFÄHRTE		0		-1	-1
23	8	14	37	35	LIST	NAZI		0		-1	-1
23	8	14	38	6	LIMIT	MAXIMUM		0		-1	-1
23	8	14	39	37	PARLAMENT	KANZLER		0		-1	-1
23	8	14	40	17	TECHNOLOGIE	GEHIRNWÄSCHE		0		-1	-1
								44
