## Supplementary material for "Vast amounts of encoded items nullify but do not reverse the effect of sleep on declarative memory": Dataset: PAL_24_1_2.xlsx

### Sheet: Tabelle1
VP_Nr	Block	VersioN	counter	pair_code	cue	correct_answer	answer		accuracy	reactiontime1	reactiontime2
24	1	14	1	25	FRIEDEN	ALLIANZ		0		-1	-1
24	1	14	2	14	WANGE	CHRIST	CHRIST	1		2533.1	3689
24	1	14	3	40	LEBER	ORGAN		0		-1	-1
24	1	14	4	30	DIAKONIE	VERSORGUNG	STÜTZE	0		5870.1	7505
24	1	14	5	23	FLÜCHTLING	ASYL	ASYL	1		1967.2	2759
24	1	14	6	1	GEMEINSCHAFT	ZUSAMMENARBEIT	ARBEIT	0		2795.1	4103
24	1	14	7	2	SOLO	MUSIKINSTRUMENT	MUSIKINSTRUMENT	1		1862	4751
24	1	14	8	10	SCHMUGGEL	IMPORT	IMPORT	1		1928.2	3071
24	1	14	9	5	GANG	TOR	TOR	1		4150.6	4536
24	1	14	10	21	UNABHÄNGIGKEIT	SELBSTBESTIMMUNG	FREIHEIT	0		2810	5007
24	1	14	11	18	KONFRONTATION	RACHE	RACHE	1		514889999999999	8151
24	1	14	12	22	AUTOR	ERFINDUNG	ERFINDUNG	1		184410000000001	3951
24	1	14	13	12	UNHEIL	ALPTRAUM		0		-1	-1
24	1	14	14	4	INFLATION	ENTWERTUNG	ENTWERTUNG	1		146860000000001	3271
24	1	14	15	26	RASSE	NATIONALIST	NATIONALIST	1		1375.8	4488
24	1	14	16	20	ERKLÄRUNG	WISSENSCHAFT		0		-1	-1
24	1	14	17	8	EXPERIMENT	UNTERSUCHUNG	UNTERSUCHUNG	1		154989999999999	3982
24	1	14	18	27	HINDERUNG	SIEGEL	SCHLAMM	0		436710000000001	6007
24	1	14	19	38	ZELT	ZIRKUS	ZIRKUS	1		2976	3920
24	1	14	20	39	GESELLSCHAFT	EINHEIT	EINHEIT	1		137860000000001	6479
24	1	14	21	37	PARLAMENT	KANZLER	KANZLER	1		4143	5279
24	1	14	22	36	SÄUFER	WIRT	WIRT	1		118239999999999	1744
24	1	14	23	32	SCHLUSSFOLGERUNG	KONSEQUENZ	KONSEQUENZ	1		415760000000001	6855
24	1	14	24	9	INTENSIVSTATION	KRANKENHAUS	KRANKENHAUS	1		2239	5097
24	1	14	25	34	NACHBARSCHAFT	HECKE	HECKE	1		1909	2630
24	1	14	26	24	VATER	VORBILD		0		-1	-1
24	1	14	27	11	PRÄDIKAT	PRIMA	PRIMA	1		238670000000001	3072
24	1	14	28	19	MINIMUM	NOTWENDIGKEIT	NOTWENDIGKEIT	1		4039	7111
24	1	14	29	15	LAMM	MITTAGESSEN		0		-1	-1
24	1	14	30	31	TOD	NOTWEHR		0		-1	-1
24	1	14	31	35	LIST	NAZI	NAZI	1		133260000000001	2103
24	1	14	32	16	FREUNDSCHAFT	GEFÄHRTE	GEFÄHRTE	1		543910000000001	9095
24	1	14	33	29	FAUST	GEWALT	GEWALT	1		184520000000001	2829
24	1	14	34	3	IDIOT	UNSINN		0		2011	6670
24	1	14	35	17	TECHNOLOGIE	GEHIRNWÄSCHE	MANIPULATION	0		213120000000001	6101
24	1	14	36	28	SCHLÄGER	KRIMINALITÄT		0		-1	-1
24	1	14	37	33	KNOBLAUCH	VAMPIR		0		-1	-1
24	1	14	38	6	LIMIT	MAXIMUM	MAXIMUM	1		190270000000001	3855
24	1	14	39	7	VORBEREITUNG	VERÖFFENTLICHUNG		0		-1	-1
24	1	14	40	13	URLAUB	AUSFALL	INSEL	0		228070000000001	3773
24	2	15	1	22	STROH	WALDBRAND		0		-1	-1
24	2	15	2	23	OPPOSITION	VERWEIGERUNG		0		215480000000005	9247
24	2	15	3	25	DRECK	VERUNREINIGUNG		0		408730000000005	8775
24	2	15	4	19	ARBEITER	EINKOMMEN		0		-1	-1
24	2	15	5	18	ERNÄHRUNG	EIWEIß		0		-1	-1
24	2	15	6	6	MANDANT	RECHT	RECHT	1		133030000000005	2149
24	2	15	7	28	BILD	FOTO	FOTO	1		158110000000009	2381
24	2	15	8	31	ERMITTLUNG	SCHULD	SCHULD	1		6278.5	7423
24	2	15	9	10	ZOO	BÄR	ELEFANT	0		169630000000005	2808
24	2	15	10	35	GOTT	VEREHRUNG		0		-1	-1
24	2	15	11	15	TRITT	SOHLE		0		-1	-1
24	2	15	12	38	GEGNER	WAFFENSTILLSTAND		0		-1	-1
24	2	15	13	27	KUNST	ARTIST	ARTIST	1		257419999999995	4583
24	2	15	14	21	AUSEINANDERSETZUNG	ÜBERLEGUNG		0		-1	-1
24	2	15	15	29	INTERVENTION	STREIT		0		-1	-1
24	2	15	16	13	WANDEL	ZWISCHENZEIT		0		-1	-1
24	2	15	17	39	DESSERT	HONIG	HONIG	1		155110000000009	2555
24	2	15	18	2	UNTERSCHRIFT	FORMULAR	FORMULAR	1		324310000000009	5070
24	2	15	19	8	GELIEBTE	GEHEIMNIS		0		-1	-1
24	2	15	20	40	BEARBEITUNG	HONORAR		0		-1	-1
24	2	15	21	1	PYRAMIDE	ARCHITEKTUR	ARCHITEKT	0		145510000000009	4015
24	2	15	22	34	PATRIOTISMUS	EXTREMISMUS	IDEOLOGIE	0		530330000000005	8663
24	2	15	23	7	DONNER	BLITZ	BLITZ	1		380689999999991	4711
24	2	15	24	4	BRILLE	KRAWATTE	KRAWATTE	1		2806.5	4415
24	2	15	25	12	TECHNIKER	INGENIEUR	INGENIEUR	1		184710000000009	4448
24	2	15	26	16	SONNE	GRAD		0		-1	-1
24	2	15	27	3	VORSTAND	LEITER		0		10860.8	12594
24	2	15	28	37	BEFRAGUNG	MEHRHEIT		0		-1	-1
24	2	15	29	20	REGENBOGEN	FARBE	FARBEN	1		1400.5	3060
24	2	15	30	26	POLIZEI	EINSATZ	EINSATZ	1		114330000000005	2408
24	2	15	31	9	SUBKULTUR	UNTERGRUND	UNTERGRUND	1		184439999999991	3974
24	2	15	32	30	ERDBALL	WELTKARTE	WELTKARTE	1		296689999999991	4774
24	2	15	33	24	AKTEUR	DRAMATIK	DRAMATIK	1		228030000000005	4109
24	2	15	34	33	TAGEBUCH	BIOGRAPHIE	BIOGRAPHIE	1		405830000000005	6074
24	2	15	35	11	SCHÄTZUNG	SPEKULATION	SPEKULATION	1		553430000000005	7534
24	2	15	36	14	REGIME	ZERSCHLAGUNG	UMSTURZ	0		197610000000009	3679
24	2	15	37	32	FORMEL	BERECHNUNG	ALGEBRA	0		139210000000009	9072
24	2	15	38	36	INFORMATIK	PROGRAMMIERUNG	PROGRAMMIEREN	0		213510000000009	6098
24	2	15	39	5	STÜTZE	BEGLEITER		0		-1	-1
24	2	15	40	17	KOOPERATION	MITHILFE	MITHILFE	1		259030000000005	7494
24	3	16	1	13	JOURNALIST	PRESSEFREIHEIT		0		-1	-1
24	3	16	2	8	BEFUGNIS	ERMÄCHTIGUNG		0		-1	-1
24	3	16	3	21	RANG	HIERARCHIE	HIERARCHIE	1		278939999999991	6170
24	3	16	4	11	PHASE	STADIUM	STADIUM	1		345029999999981	4898
24	3	16	5	3	SEE	WASSER	WASSER	1		217529999999981	3671
24	3	16	6	6	BEVÖLKERUNG	MASSE		0		-1	-1
24	3	16	7	24	MODE	HOSE	HOSE	1		221029999999981	2859
24	3	16	8	18	ASSISTENT	PROFESSION		0		-1	-1
24	3	16	9	1	BEHÖRDE	KÜNDIGUNG		0		-1	-1
24	3	16	10	32	BAUER	FARM	FARM	1		596739999999991	7127
24	3	16	11	27	ROUTE	HEIMWEG		0		-1	-1
24	3	16	12	33	VERGÜTUNG	GELD		0		-1	-1
24	3	16	13	37	MÖRDER	SÜNDE	SÜNDE	1		590329999999981	8516
24	3	16	14	4	UNRECHT	BENACHTEILIGUNG		0		-1	-1
24	3	16	15	26	PUBLIKUM	ZUSCHAUER	ZUSCHAUER	1		160729999999981	3263
24	3	16	16	14	KOCH	OFEN		0		-1	-1
24	3	16	17	40	VIRUS	ERREGER	ERREGER	1		1260.5	2829
24	3	16	18	12	KAPITALISMUS	KOMMUNISMUS	KOMMUNISMUS	1		114239999999991	3270
24	3	16	19	2	GEFAHR	HAI		0		-1	-1
24	3	16	20	23	BOSS	HEMD	HEMD	1		670189999999991	9319
24	3	16	21	38	PRIESTER	KATHEDRALE		0		-1	-1
24	3	16	22	19	AFFÄRE	PARTNERSCHAFT	BEZIEHUNG	0		158329999999981	3391
24	3	16	23	7	KOMMENTAR	PRESSE		0		-1	-1
24	3	16	24	10	FLÄCHE	ZENTRUM	ZENTRUM	1		186189999999991	2935
24	3	16	25	25	CHARAKTER	OFFENHEIT		0		-1	-1
24	3	16	26	17	JUSTIZ	GLAUBWÜRDIGKEIT	GLAUBWÜRDIGKEIT	1		441539999999991	11775
24	3	16	27	5	NATION	EINIGKEIT		0		-1	-1
24	3	16	28	16	BIRKE	LAUB	LAUB	1		157539999999991	2343
24	3	16	29	28	BOOT	MATROSE		0		-1	-1
24	3	16	30	20	ANLAGE	RENDITE		0		-1	-1
24	3	16	31	31	EXEKUTION	ERSCHIEßUNG	ERSCHIESSUNG	1		146329999999981	6311
24	3	16	32	22	DIREKTION	BESCHLUSS	RICHTUNG	0		4812.5	6060
24	3	16	33	29	GERICHT	VERHANDLUNG		0		-1	-1
24	3	16	34	30	AUSKUNFT	PROPAGANDA		0		-1	-1
24	3	16	35	39	FLIRT	ROMANTIK	ROMANTIK	1		231079999999981	3839
24	3	16	36	35	FREUDE	LUST	LUST	1		1322.5	2128
24	3	16	37	36	BOMBE	TERRORIST	TERRORIST	1		721170000000019	9390
24	3	16	38	9	SCHNITT	FILM		0		-1	-1
24	3	16	39	15	VISUM	TOURISMUS	TOURISMUS	1		185079999999981	4989
24	3	16	40	34	STUDENT	KLAUSUR		0		-1	-1
24	4	1	1	34	EMPFEHLUNG	RAT		0		-1	-1
24	4	1	2	17	STAUB	SAUBERKEIT		0		-1	-1
24	4	1	3	26	SKLAVE	KÖNIG		0		-1	-1
24	4	1	4	7	ZEITUNG	DRUCK		0		-1	-1
24	4	1	5	10	ABSPRACHE	VERTRAG		0		-1	-1
24	4	1	6	13	KUGEL	QUADRAT	QUADRAT	1		271039999999991	4919
24	4	1	7	1	PELZ	FUCHS	FUCHS	1		143039999999991	2219
24	4	1	8	39	SCHAMGEFÜHL	KÖRPER	KÖRPER	1		163439999999991	3674
24	4	1	9	5	BERUF	ANERKENNUNG	ERFÜLLUNG	0		291160000000009	4791
24	4	1	10	30	BEGRIFF	BEDEUTUNG	AUSDRUCK	0		1998	4056
24	4	1	11	23	SÄNGER	KÜNSTLER		0		-1	-1
24	4	1	12	20	INFORMATION	INHALT		0		-1	-1
24	4	1	13	15	BECHER	KAFFEE	WEIN	0		584239999999991	7059
24	4	1	14	29	MANGEL	VERZICHT		0		-1	-1
24	4	1	15	6	CHAOS	STRUKTUR		0		-1	-1
24	4	1	16	33	RÜSTUNG	ANGRIFF	KRIEG	0		156760000000009	2766
24	4	1	17	28	URHEBER	KAUSALITÄT		0		-1	-1
24	4	1	18	40	PUPPE	KIND		0		-1	-1
24	4	1	19	12	NUTZEN	KOSTEN	KOSTEN	1		170489999999991	3183
24	4	1	20	19	ERDE	STEIN	STEIN	1		300739999999991	4031
24	4	1	21	3	STILLE	EINSAMKEIT		0		-1	-1
24	4	1	22	36	RÜCKSCHRITT	VERGANGENHEIT	VERGANGENHEIT	1		183470000000019	4295
24	4	1	23	2	MASCHINE	APPARAT		0		-1	-1
24	4	1	24	38	FÄHIGKEIT	VERANLAGUNG		0		-1	-1
24	4	1	25	31	NÄSSE	GEWITTER		0		-1	-1
24	4	1	26	8	BARGELD	WERT		0		-1	-1
24	4	1	27	35	FIGUR	BRETT	BRETT	1		173989999999991	2552
24	4	1	28	25	SPASS	FEIER		0		-1	-1
24	4	1	29	18	TRINKSPRUCH	SPRICHWORT	SPRICHWORT	1		128796000000001	14599
24	4	1	30	27	GRUNDRECHT	VERFASSUNG	VERFASSUNG	1		407960000000009	5887
24	4	1	31	24	BEDÜRFNIS	WERBUNG		0		-1	-1
24	4	1	32	37	ANEKDOTE	WITZ	WITZ	1		123139999999991	2175
24	4	1	33	21	DEMOKRATIE	SYSTEM	MEHRHEIT	0		216639999999991	3582
24	4	1	34	4	STURM	WINDHAUCH	WINDHAUCH	1		263070000000019	4639
24	4	1	35	32	EINGEBUNG	IDEE		0		-1	-1
24	4	1	36	14	STERN	WEIHNACHTEN		0		-1	-1
24	4	1	37	22	LÖSUNG	PROBLEM	PROBLEM	1		126260000000009	2382
24	4	1	38	11	GEHIRN	BEWUSSTSEIN	STUDIE	0		351939999999991	4615
24	4	1	39	16	VOGEL	KATZE		0		-1	-1
24	4	1	40	9	FORM	KREIS		0		-1	-1
24	5	2	1	17	VERSCHLEIERUNG	KOPFTUCH	KOPFTUCH	1		215990000000037	3570
24	5	2	2	9	GESPENST	ERSCHEINUNG	ILLUSION	0		188670000000019	5027
24	5	2	3	27	SCHICKSAL	IRONIE		0		-1	-1
24	5	2	4	10	ILLUSION	WAHRNEHMUNG		0		-1	-1
24	5	2	5	39	FASS	KELLER		0		-1	-1
24	5	2	6	14	HAUT	BLUT		0		-1	-1
24	5	2	7	36	AUSWERTUNG	ERGEBNIS	ERGEBNIS	1		967159999999963	10831
24	5	2	8	7	GRAS	VIEH		0		-1	-1
24	5	2	9	2	MALER	PIANIST		0		-1	-1
24	5	2	10	40	POSTKUTSCHE	PFERD	PFERDE	1		159759999999963	2597
24	5	2	11	5	FREUND	VERTRAUEN		0		-1	-1
24	5	2	12	1	BLICK	PERSPEKTIVE		0		-1	-1
24	5	2	13	22	MACHT	HERRSCHER	HERRSCHER	1		307970000000019	4783
24	5	2	14	20	BEGRÜSSUNG	FREUNDLICHKEIT	FREUNDLICHKEIT	1		173570000000019	5800
24	5	2	15	37	DÄMMERUNG	MORGENGRAUEN	MORGENGRAUEN	1		127070000000019	3039
24	5	2	16	25	DISZIPLIN	GEHORSAM		0		-1	-1
24	5	2	17	34	PRÜFUNG	MISSERFOLG		0		-1	-1
24	5	2	18	8	BERG	HÜTTE		0		-1	-1
24	5	2	19	31	HÄRTE	KRAFT	STARK	0		286370000000019	6023
24	5	2	20	28	UHR	KIRCHE		0		-1	-1
24	5	2	21	4	KRITIK	ZWEIFEL	ZWEIFEL	1		445270000000019	6292
24	5	2	22	30	SPRACHE	AKUSTIK		0		-1	-1
24	5	2	23	3	VERLUST	ABNAHME		0		-1	-1
24	5	2	24	26	FRAGE	EINWAND		0		-1	-1
24	5	2	25	18	SCHMETTERLING	BLÜTE	BLUME	0		214309999999963	3242
24	5	2	26	35	ANFORDERUNG	SCHWIERIGKEIT		0		-1	-1
24	5	2	27	15	SEEGANG	DAMPFER		0		-1	-1
24	5	2	28	33	ERLÖSUNG	HIMMELREICH		0		-1	-1
24	5	2	29	38	NEFFE	GROSSMUTTER	OMA	0		279159999999963	3260
24	5	2	30	16	KRITERIUM	AUSWAHL		0		-1	-1
24	5	2	31	19	GEISEL	GEFANGENER	GEFANGENER	1		477820000000019	8015
24	5	2	32	23	BUNGALOW	SIEDLUNG	SIEDLUNG	1		220440000000037	3383
24	5	2	33	6	ZUWACHS	FORTSCHRITT		0		-1	-1
24	5	2	34	29	TAL	WIESE	WIESE	1		796470000000019	8740
24	5	2	35	32	TRAUM	WIRKLICHKEIT	WIRKLICHKEIT	1		163970000000019	6928
24	5	2	36	13	TIER	FROSCH	FROSCH	1		335870000000019	4310
24	5	2	37	21	ANSTAND	SITTE		0		343959999999963	5658
24	5	2	38	12	KOMÖDIE	DRAMA	DRAMA	1		135679999999981	3492
24	5	2	39	24	GNADE	BARMHERZIGKEIT	BAMRHERZIGKEIT	1		141070000000019	4247
24	5	2	40	11	EHE	VERLOBUNG		0		283970000000019	5183
24	6	3	1	37	WOLLE	KLEIDUNG		0		-1	-1
24	6	3	2	1	GIFT	MORD	MORD	1		240770000000019	3111
24	6	3	3	26	BEWEIS	TATSACHE		0		-1	-1
24	6	3	4	36	JUNGE	MÄDCHEN	MÄDCHEN	1		146220000000019	3140
24	6	3	5	16	GEBÄUDE	HOTEL		0		-1	-1
24	6	3	6	5	INDUSTRIE	BRANCHE	BRANCHE	1		176790000000037	3239
24	6	3	7	29	PUDDING	SÜSSIGKEITEN	SÜSSIGKEITEN	1		225240000000037	6679
24	6	3	8	22	ZEIT	URSPRUNG		0		-1	-1
24	6	3	9	13	HELDENMUT	TAPFERKEIT	TAPFERKEIT	1		2840	4910
24	6	3	10	7	NORM	MORAL	MORAL	1		210370000000019	3495
24	6	3	11	8	MEINEID	EHRENHAFTIGKEIT	AUFRICHTIGKEIT	0		280770000000019	7380
24	6	3	12	4	STUHL	SESSEL		0		-1	-1
24	6	3	13	34	ERDGESCHOSS	DACHBODEN	DACHBODEN	1		2097	4143
24	6	3	14	38	DEFINITION	KONZEPT	INTERPRETATION	0		128159000000004	17744
24	6	3	15	23	ARMUT	ELEND	ELEND	1		1461.5	3478
24	6	3	16	12	DAMPF	LOKOMOTIVE	LOKOMOTIVE	1		259990000000037	7399
24	6	3	17	33	AUTO	PRESTIGE		0		-1	-1
24	6	3	18	32	CHANCE	BEGEGNUNG	BEGEGNUNG	1		163970000000019	3535
24	6	3	19	6	BESITZ	ANTEIL		0		-1	-1
24	6	3	20	14	FORDERUNG	GEHALT		0		-1	-1
24	6	3	21	20	LARVE	RAUPE	RAUPE	1		377590000000037	4599
24	6	3	22	17	GEIST	FLASCHE		0		-1	-1
24	6	3	23	15	PAPIER	BRIEF		0		-1	-1
24	6	3	24	39	GESCHREI	PANIK		0		-1	-1
24	6	3	25	30	TAT	ABSICHT	IDEE	0		399990000000037	4808
24	6	3	26	2	VULKAN	EXPLOSION	AUSBRUCH	0		312670000000019	5889
24	6	3	27	25	ZWIELICHT	UNTERWELT	UNTERWELT	1		170070000000019	3780
24	6	3	28	27	ALKOHOL	OPIUM		0		-1	-1
24	6	3	29	28	SEGEN	SCHÖPFER		0		-1	-1
24	6	3	30	40	PLAN	GROSSSTADT		0		-1	-1
24	6	3	31	19	GESUNDHEIT	IMPFUNG	IMPFUNG	1		517590000000037	7839
24	6	3	32	10	LEIDENSCHAFT	KUSS	KUSS	1		271190000000037	3399
24	6	3	33	11	APFEL	PFIRSICH		0		-1	-1
24	6	3	34	21	STOLZ	RUHM	RUHM	1		259870000000019	3390
24	6	3	35	3	TÄUSCHUNG	ECHTHEIT		0		-1	-1
24	6	3	36	18	GEDÄCHTNIS	ELEFANT		0		-1	-1
24	6	3	37	24	RICHTER	GERECHTIGKEIT		0		-1	-1
24	6	3	38	9	ANSICHT	MEINUNG	STANDPUNKT	0		2405	5391
24	6	3	39	31	VERGLEICH	GLEICHNIS		0		-1	-1
24	6	3	40	35	PROFIL	Querschnitt		0		-1	-1
24	7	4	1	5	MÖNCH	NONNE	NONNE	1		1920	2800
24	7	4	2	14	ERGÄNZUNG	ZUSATZ		0		-1	-1
24	7	4	3	38	SAUERSTOFF	LUFT	LUFT	1		3535	4891
24	7	4	4	4	ANGEBOT	MARKT	MARKT	1		248129999999981	4411
24	7	4	5	1	GRUPPE	VERSAMMLUNG		0		-1	-1
24	7	4	6	21	DIAMANT	GOLD	GOLD	1		1456	2028
24	7	4	7	22	ZIMMER	ECKE		0		-1	-1
24	7	4	8	18	BESESSENHEIT	TEUFEL	TEUFEL	1		182140000000037	4385
24	7	4	9	13	NAGEL	METALL	METALL	1		1431	3535
24	7	4	10	32	DIENER	HALTUNG	HALTUNG	1		292979999999981	4143
24	7	4	11	26	DICKICHT	WALD	WALD	1		1735	2322
24	7	4	12	24	LABYRINTH	SUCHE	SUCHEN	0		153229999999981	3850
24	7	4	13	33	BEGABUNG	VERERBUNG		0		-1	-1
24	7	4	14	7	HIMMEL	FIRMAMENT		0		-1	-1
24	7	4	15	16	ERFORSCHUNG	PATENT		0		-1	-1
24	7	4	16	9	LAUNE	HUMOR	HUMOR	1		2833	3865
24	7	4	17	10	ZIEL	RICHTUNG		0		-1	-1
24	7	4	18	29	ANFÜHRER	CHEF	CHEF	1		2479	3351
24	7	4	19	31	MERKMAL	DETAIL		0		-1	-1
24	7	4	20	30	MUSIKER	AKKORDEON		0		-1	-1
24	7	4	21	11	AUFGABE	ERLEDIGUNG		0		-1	-1
24	7	4	22	20	ANDEUTUNG	VERDACHT		0		-1	-1
24	7	4	23	19	BETRAG	WECHSEL		0		-1	-1
24	7	4	24	15	MOOR	SUMPF	SUMPF	1		1816	3079
24	7	4	25	35	FAHNE	EROBERUNG		0		-1	-1
24	7	4	26	23	GEDICHT	LIEBE		0		-1	-1
24	7	4	27	36	POLIZIST	WACHE		0		-1	-1
24	7	4	28	34	SCHLEMMER	LECKERBISSEN		0		-1	-1
24	7	4	29	39	GESCHICHTE	ENTWICKLUNG		0		-1	-1
24	7	4	30	27	VERRAT	TREUE		0		-1	-1
24	7	4	31	12	THEORIE	AUSNAHME		0		-1	-1
24	7	4	32	6	STIRN	KINN		0		-1	-1
24	7	4	33	8	GLÜCK	ZUFALL		0		-1	-1
24	7	4	34	17	KLIPPE	ABGRUND	ABGRUND	1		1624	4520
24	7	4	35	3	SALAT	GARTEN	GARTEN	1		179909999999963	3106
24	7	4	36	25	BETTLER	UNGLÜCK		0		519590000000037	8372
24	7	4	37	2	SCHÜLER	DOZENT		0		-1	-1
24	7	4	38	40	GENUSS	ZIGARRE	ZIGARRE	1		1844	3356
24	7	4	39	37	ANGST	SCHLANGE		0		-1	-1
24	7	4	40	28	GÖTTIN	GEBET	VEREHRUNG	0		1344	3544
24	8	5	1	24	INFEKTION	SCHMERZEN		0		-1	-1
24	8	5	2	27	SCHAUSPIEL	BÜHNE		0		-1	-1
24	8	5	3	19	SCHULE	HOLZ		0		-1	-1
24	8	5	4	34	EREIGNIS	FEST		0		-1	-1
24	8	5	5	1	KRUG	BIER		0		-1	-1
24	8	5	6	14	ANGABE	ZEUGE		0		-1	-1
24	8	5	7	35	GETREIDE	DINKEL	DINKEL	1		351919999999925	4538
24	8	5	8	29	PINSEL	LEINWAND		0		-1	-1
24	8	5	9	8	HEFT	NOTE	NOTE	1		2095	2751
24	8	5	10	6	GLAUBE	BIBEL		0		-1	-1
24	8	5	11	10	INSTRUMENT	OBOE		0		-1	-1
24	8	5	12	39	VERLETZUNG	SCHORF		0		-1	-1
24	8	5	13	5	ORCHESTER	KONZERT		0		-1	-1
24	8	5	14	38	FAHRZEUG	KETTE		0		-1	-1
24	8	5	15	30	HEER	INFANTERIE		0		-1	-1
24	8	5	16	11	MÖBEL	LEHNE	LEHNE	1		2326	4222
24	8	5	17	31	AUFTRAG	ARBEIT		0		-1	-1
24	8	5	18	2	GELENK	KEULE		0		-1	-1
24	8	5	19	33	REPTIL	ECHSE	ECHSE	1		273069999999925	3710
24	8	5	20	36	STRASSE	TEER		0		-1	-1
24	8	5	21	9	KAUFHAUS	SCHAUFENSTER		0		-1	-1
24	8	5	22	18	BAHNHOF	KIOSK		0		-1	-1
24	8	5	23	26	FAHRRAD	PEDAL		0		-1	-1
24	8	5	24	13	GESICHT	MASKE		0		-1	-1
24	8	5	25	25	SPORT	SCHWEISS		0		-1	-1
24	8	5	26	17	SCHIFF	DOCK		0		-1	-1
24	8	5	27	28	STIFT	KAPPE		0		-1	-1
24	8	5	28	20	RIESE	SCHRITT		0		-1	-1
24	8	5	29	21	BÜNDNIS	PAKT	PAKT	1		299040000000037	3710
24	8	5	30	37	WEBER	KAMM		0		-1	-1
24	8	5	31	32	FABRIK	PRODUKTION	PRODUKTION	1		1911	3639
24	8	5	32	22	NATUR	PFLANZE		0		-1	-1
24	8	5	33	7	AUFSTAND	REBELLION	REBELLION	1		125330000000075	4529
24	8	5	34	12	FLOCKEN	SCHNEE	SCHNEE	1		1585	2892
24	8	5	35	40	FLOTTE	DECK		0		-1	-1
24	8	5	36	3	BRÜCKE	SAN FRANCISCO		0		-1	-1
24	8	5	37	15	TROPEN	AMAZONAS		0		-1	-1
24	8	5	38	4	MAUER	BRÜSTUNG		0		-1	-1
24	8	5	39	16	REISE	KONTINENT		0		-1	-1
24	8	5	40	23	ZÜGEL	WENDE		0		-1	-1
								121
