## Supplementary material for "Vast amounts of encoded items nullify but do not reverse the effect of sleep on declarative memory": Dataset: PAL_24_1_3.xlsx

### Sheet: Tabelle1
VP_Nr	Block	VersioN	counter	pair_code	cue	correct_answer	answer		accuracy	reactiontime1	reactiontime2
24	1	14	1	25	FRIEDEN	ALLIANZ		0		-1	-1
24	1	14	2	32	SCHLUSSFOLGERUNG	KONSEQUENZ	KONSEQUENZ	1		1363.1	3531
24	1	14	3	23	FLÜCHTLING	ASYL	ASYL	1		1317.7	2567
24	1	14	4	12	UNHEIL	ALPTRAUM		0		-1	-1
24	1	14	5	28	SCHLÄGER	KRIMINALITÄT		0		-1	-1
24	1	14	6	15	LAMM	MITTAGESSEN		0		-1	-1
24	1	14	7	30	DIAKONIE	VERSORGUNG	AUSHILFE	0		3631.9	5216
24	1	14	8	16	FREUNDSCHAFT	GEFÄHRTE	GEFÄHRTE	1		3204.9	5032
24	1	14	9	35	LIST	NAZI	NAZI	1		1701.9	2446
24	1	14	10	38	ZELT	ZIRKUS		0		-1	-1
24	1	14	11	7	VORBEREITUNG	VERÖFFENTLICHUNG		0		-1	-1
24	1	14	12	36	SÄUFER	WIRT	WIRT	1		1512.1	2080
24	1	14	13	39	GESELLSCHAFT	EINHEIT	ARBEIT	0		3229.9	4680
24	1	14	14	18	KONFRONTATION	RACHE	RACHE	1		621589999999999	7297
24	1	14	15	29	FAUST	GEWALT	GEWALT	1		1392.5	2382
24	1	14	16	37	PARLAMENT	KANZLER	KANZLER	1		351210000000001	5112
24	1	14	17	40	LEBER	ORGAN		0		-1	-1
24	1	14	18	1	GEMEINSCHAFT	ZUSAMMENARBEIT	EINHEIT	0		162060000000001	2759
24	1	14	19	22	AUTOR	ERFINDUNG	ERFINDUNG	1		148110000000001	4632
24	1	14	20	24	VATER	VORBILD		0		-1	-1
24	1	14	21	20	ERKLÄRUNG	WISSENSCHAFT		0		-1	-1
24	1	14	22	21	UNABHÄNGIGKEIT	SELBSTBESTIMMUNG	FREIHEIT	0		223089999999999	4071
24	1	14	23	19	MINIMUM	NOTWENDIGKEIT	NOTWENDIGKEIT	1		177060000000001	4320
24	1	14	24	4	INFLATION	ENTWERTUNG	ENTWERTUNG	1		460060000000001	9743
24	1	14	25	2	SOLO	MUSIKINSTRUMENT	MUSIKINSTRUMENT	1		1079.8	3944
24	1	14	26	11	PRÄDIKAT	PRIMA	PRIMA	1		133510000000001	2821
24	1	14	27	5	GANG	TOR	TOR	1		2070.7	2490
24	1	14	28	3	IDIOT	UNSINN		0		-1	-1
24	1	14	29	8	EXPERIMENT	UNTERSUCHUNG	UNTERSUCHUNG	1		195110000000001	4391
24	1	14	30	26	RASSE	NATIONALIST	NATIONALIST	1		171889999999999	3757
24	1	14	31	33	KNOBLAUCH	VAMPIR		0		-1	-1
24	1	14	32	31	TOD	NOTWEHR		0		-1	-1
24	1	14	33	27	HINDERUNG	SIEGEL		0		-1	-1
24	1	14	34	14	WANGE	CHRIST		0		-1	-1
24	1	14	35	9	INTENSIVSTATION	KRANKENHAUS	KRANKENHAUS	1		138229999999999	3399
24	1	14	36	6	LIMIT	MAXIMUM	MAXIMUM	1		160410000000001	3240
24	1	14	37	13	URLAUB	AUSFALL		0		166110000000001	5609
24	1	14	38	17	TECHNOLOGIE	GEHIRNWÄSCHE	MANIPULATION	0		542110000000001	7893
24	1	14	39	10	SCHMUGGEL	IMPORT	IMPORT	1		1177	2402
24	1	14	40	34	NACHBARSCHAFT	HECKE	HECKE	1		158389999999999	2400
24	2	15	1	7	DONNER	BLITZ	BLITZ	1		145360000000009	2329
24	2	15	2	4	BRILLE	KRAWATTE	KRAWATTE	1		261510000000009	4880
24	2	15	3	32	FORMEL	BERECHNUNG	ALGEBRA	0		139010000000009	2999
24	2	15	4	40	BEARBEITUNG	HONORAR		0		-1	-1
24	2	15	5	19	ARBEITER	EINKOMMEN		0		-1	-1
24	2	15	6	29	INTERVENTION	STREIT		0		-1	-1
24	2	15	7	23	OPPOSITION	VERWEIGERUNG		0		-1	-1
24	2	15	8	21	AUSEINANDERSETZUNG	ÜBERLEGUNG		0		-1	-1
24	2	15	9	12	TECHNIKER	INGENIEUR		0		-1	-1
24	2	15	10	31	ERMITTLUNG	SCHULD	SCHULD	1		4606.5	6159
24	2	15	11	10	ZOO	BÄR	ELEFANT	0		160189999999991	3382
24	2	15	12	26	POLIZEI	EINSATZ	EINSATZ	1		288719999999995	4267
24	2	15	13	14	REGIME	ZERSCHLAGUNG	UMSTURZ	0		162010000000009	3130
24	2	15	14	11	SCHÄTZUNG	SPEKULATION	SPEKULATION	1		846619999999995	10914
24	2	15	15	8	GELIEBTE	GEHEIMNIS		0		-1	-1
24	2	15	16	27	KUNST	ARTIST		0		-1	-1
24	2	15	17	38	GEGNER	WAFFENSTILLSTAND		0		-1	-1
24	2	15	18	36	INFORMATIK	PROGRAMMIERUNG		0		-1	-1
24	2	15	19	25	DRECK	VERUNREINIGUNG		0		-1	-1
24	2	15	20	9	SUBKULTUR	UNTERGRUND	UNTERGRUND	1		147910000000009	3415
24	2	15	21	18	ERNÄHRUNG	EIWEIß		0		-1	-1
24	2	15	22	20	REGENBOGEN	FARBE	FARBEN	1		217119999999995	4683
24	2	15	23	24	AKTEUR	DRAMATIK	DRAMA	0		179110000000009	3119
24	2	15	24	2	UNTERSCHRIFT	FORMULAR		0		-1	-1
24	2	15	25	15	TRITT	SOHLE		0		-1	-1
24	2	15	26	39	DESSERT	HONIG	HONIG	1		171110000000009	2551
24	2	15	27	1	PYRAMIDE	ARCHITEKTUR	ARCHITEKT	0		120719999999995	3063
24	2	15	28	28	BILD	FOTO	FOTO	1		1261	2105
24	2	15	29	35	GOTT	VEREHRUNG	SCHÖPFER	0		511819999999995	8640
24	2	15	30	30	ERDBALL	WELTKARTE	WELTKARTE	1		323819999999995	5022
24	2	15	31	5	STÜTZE	BEGLEITER		0		-1	-1
24	2	15	32	17	KOOPERATION	MITHILFE	HILFE	0		412980000000005	4975
24	2	15	33	22	STROH	WALDBRAND		0		-1	-1
24	2	15	34	34	PATRIOTISMUS	EXTREMISMUS	IDEOLOGIE	0		206419999999995	4159
24	2	15	35	16	SONNE	GRAD		0		-1	-1
24	2	15	36	37	BEFRAGUNG	MEHRHEIT		0		-1	-1
24	2	15	37	33	TAGEBUCH	BIOGRAPHIE		0		-1	-1
24	2	15	38	13	WANDEL	ZWISCHENZEIT		0		-1	-1
24	2	15	39	6	MANDANT	RECHT	RECHT	1		113510000000009	2517
24	2	15	40	3	VORSTAND	LEITER	ANFÜHRER	0		365710000000009	9819
24	3	16	1	4	UNRECHT	BENACHTEILIGUNG		0		-1	-1
24	3	16	2	40	VIRUS	ERREGER	ERREGER	1		359920000000019	10527
24	3	16	3	17	JUSTIZ	GLAUBWÜRDIGKEIT	GLAUBWÜRDIGKEIT	1		340060000000009	9023
24	3	16	4	18	ASSISTENT	PROFESSION		0		-1	-1
24	3	16	5	15	VISUM	TOURISMUS	TOURISMUS	1		158339999999991	4179
24	3	16	6	35	FREUDE	LUST	LUST	1		604320000000019	6779
24	3	16	7	9	SCHNITT	FILM		0		-1	-1
24	3	16	8	36	BOMBE	TERRORIST	TERRORIST	1		139139999999991	3447
24	3	16	9	16	BIRKE	LAUB	LAUB	1		135939999999991	2303
24	3	16	10	12	KAPITALISMUS	KOMMUNISMUS	KOMMUNISMUS	1		118660000000009	3431
24	3	16	11	23	BOSS	HEMD	CHEF	0		143720000000019	3199
24	3	16	12	5	NATION	EINIGKEIT	KONSTRUKT	0		713539999999991	9481
24	3	16	13	29	GERICHT	VERHANDLUNG		0		-1	-1
24	3	16	14	21	RANG	HIERARCHIE	HIERARCHIE	1		143020000000019	3763
24	3	16	15	19	AFFÄRE	PARTNERSCHAFT		0		1341.5	9743
24	3	16	16	8	BEFUGNIS	ERMÄCHTIGUNG		0		-1	-1
24	3	16	17	13	JOURNALIST	PRESSEFREIHEIT		0		-1	-1
24	3	16	18	14	KOCH	OFEN		0		-1	-1
24	3	16	19	38	PRIESTER	KATHEDRALE		0		-1	-1
24	3	16	20	33	VERGÜTUNG	GELD	ENTGELT	0		212339999999991	4811
24	3	16	21	24	MODE	HOSE	HOSE	1		239939999999991	3247
24	3	16	22	1	BEHÖRDE	KÜNDIGUNG	D	0		431120000000019	4471
24	3	16	23	37	MÖRDER	SÜNDE		0		-1	-1
24	3	16	24	3	SEE	WASSER	WASSER	1		230339999999991	4519
24	3	16	25	28	BOOT	MATROSE		0		-1	-1
24	3	16	26	39	FLIRT	ROMANTIK	ROMANTIK	1		234520000000019	5921
24	3	16	27	20	ANLAGE	RENDITE	RENDITE	1		206339999999991	3623
24	3	16	28	27	ROUTE	HEIMWEG		0		-1	-1
24	3	16	29	7	KOMMENTAR	PRESSE		0		-1	-1
24	3	16	30	30	AUSKUNFT	PROPAGANDA		0		-1	-1
24	3	16	31	34	STUDENT	KLAUSUR		0		-1	-1
24	3	16	32	31	EXEKUTION	ERSCHIEßUNG	ERSCHIESSUNG	1		141320000000019	4709
24	3	16	33	22	DIREKTION	BESCHLUSS		0		-1	-1
24	3	16	34	26	PUBLIKUM	ZUSCHAUER	ZUSCHAUER	1		111139999999991	3987
24	3	16	35	32	BAUER	FARM	FARM	1		201120000000019	2799
24	3	16	36	25	CHARAKTER	OFFENHEIT		0		-1	-1
24	3	16	37	10	FLÄCHE	ZENTRUM	ZENTRUM	1		195020000000019	3427
24	3	16	38	11	PHASE	STADIUM	STADIUM	1		211920000000019	3855
24	3	16	39	2	GEFAHR	HAI		0		-1	-1
24	3	16	40	6	BEVÖLKERUNG	MASSE		0		-1	-1
24	4	1	1	22	LÖSUNG	PROBLEM	PROBLEM	1		194539999999991	3193
24	4	1	2	40	PUPPE	KIND		0		-1	-1
24	4	1	3	6	CHAOS	STRUKTUR		0		-1	-1
24	4	1	4	13	KUGEL	QUADRAT		0		-1	-1
24	4	1	5	36	RÜCKSCHRITT	VERGANGENHEIT	VERGANGENHEIT	1		163539999999991	3801
24	4	1	6	3	STILLE	EINSAMKEIT		0		-1	-1
24	4	1	7	29	MANGEL	VERZICHT		0		-1	-1
24	4	1	8	30	BEGRIFF	BEDEUTUNG	AUSDRUCK	0		136339999999991	3971
24	4	1	9	9	FORM	KREIS		0		-1	-1
24	4	1	10	38	FÄHIGKEIT	VERANLAGUNG		0		-1	-1
24	4	1	11	37	ANEKDOTE	WITZ	WITZ	1		121560000000009	2281
24	4	1	12	19	ERDE	STEIN	GESTEIN	0		199220000000019	4629
24	4	1	13	24	BEDÜRFNIS	WERBUNG		0		-1	-1
24	4	1	14	31	NÄSSE	GEWITTER		0		-1	-1
24	4	1	15	32	EINGEBUNG	IDEE		0		-1	-1
24	4	1	16	2	MASCHINE	APPARAT		0		-1	-1
24	4	1	17	8	BARGELD	WERT		0		-1	-1
24	4	1	18	10	ABSPRACHE	VERTRAG		0		-1	-1
24	4	1	19	11	GEHIRN	BEWUSSTSEIN		0		-1	-1
24	4	1	20	28	URHEBER	KAUSALITÄT		0		-1	-1
24	4	1	21	25	SPASS	FEIER		0		-1	-1
24	4	1	22	4	STURM	WINDHAUCH		0		-1	-1
24	4	1	23	7	ZEITUNG	DRUCK		0		-1	-1
24	4	1	24	23	SÄNGER	KÜNSTLER		0		-1	-1
24	4	1	25	20	INFORMATION	INHALT		0		-1	-1
24	4	1	26	34	EMPFEHLUNG	RAT		0		-1	-1
24	4	1	27	35	FIGUR	BRETT	BRETT	1		153129999999981	2379
24	4	1	28	27	GRUNDRECHT	VERFASSUNG	VERFASSUNG	1		3730	5855
24	4	1	29	15	BECHER	KAFFEE	WEIN	0		174360000000009	2653
24	4	1	30	14	STERN	WEIHNACHTEN		0		-1	-1
24	4	1	31	21	DEMOKRATIE	SYSTEM	MEHRHEIT	0		279960000000009	5023
24	4	1	32	33	RÜSTUNG	ANGRIFF	ANGRIFF	1		280739999999991	5989
24	4	1	33	17	STAUB	SAUBERKEIT		0		-1	-1
24	4	1	34	18	TRINKSPRUCH	SPRICHWORT	SPRICHWORT	1		167139999999991	3509
24	4	1	35	39	SCHAMGEFÜHL	KÖRPER	KÖRPER	1		176139999999991	3689
24	4	1	36	16	VOGEL	KATZE		0		-1	-1
24	4	1	37	12	NUTZEN	KOSTEN	KOSTEN	1		153539999999991	2721
24	4	1	38	5	BERUF	ANERKENNUNG		0		-1	-1
24	4	1	39	26	SKLAVE	KÖNIG		0		-1	-1
24	4	1	40	1	PELZ	FUCHS	FUCHS	1		726760000000009	8163
24	5	2	1	22	MACHT	HERRSCHER	HERRSCHER	1		1521.5	3793
24	5	2	2	18	SCHMETTERLING	BLÜTE		0		-1	-1
24	5	2	3	37	DÄMMERUNG	MORGENGRAUEN	MORGENGRAUEN	1		203970000000019	3967
24	5	2	4	11	EHE	VERLOBUNG		0		-1	-1
24	5	2	5	2	MALER	PIANIST		0		-1	-1
24	5	2	6	30	SPRACHE	AKUSTIK		0		-1	-1
24	5	2	7	27	SCHICKSAL	IRONIE	ZUFALL	0		313570000000019	4527
24	5	2	8	3	VERLUST	ABNAHME		0		-1	-1
24	5	2	9	6	ZUWACHS	FORTSCHRITT		0		-1	-1
24	5	2	10	12	KOMÖDIE	DRAMA	DRAMA	1		133740000000037	2235
24	5	2	11	23	BUNGALOW	SIEDLUNG	SIEDLUNG	1		137170000000019	2749
24	5	2	12	29	TAL	WIESE	WIESE	1		396570000000019	4893
24	5	2	13	33	ERLÖSUNG	HIMMELREICH		0		-1	-1
24	5	2	14	17	VERSCHLEIERUNG	KOPFTUCH	KOPFTUCH	1		222370000000019	4069
24	5	2	15	24	GNADE	BARMHERZIGKEIT	BARMHERZIGKEIT	1		124170000000019	6169
24	5	2	16	16	KRITERIUM	AUSWAHL		0		-1	-1
24	5	2	17	38	NEFFE	GROSSMUTTER	OMA	0		3655.5	4179
24	5	2	18	32	TRAUM	WIRKLICHKEIT	WIRKLICHKEIT	1		1915.5	3763
24	5	2	19	28	UHR	KIRCHE		0		-1	-1
24	5	2	20	9	GESPENST	ERSCHEINUNG	ILLUSION	0		609159999999963	7991
24	5	2	21	26	FRAGE	EINWAND		0		-1	-1
24	5	2	22	1	BLICK	PERSPEKTIVE		0		-1	-1
24	5	2	23	40	POSTKUTSCHE	PFERD	PFERDE	1		2563.5	3611
24	5	2	24	35	ANFORDERUNG	SCHWIERIGKEIT		0		-1	-1
24	5	2	25	14	HAUT	BLUT		0		-1	-1
24	5	2	26	5	FREUND	VERTRAUEN		0		-1	-1
24	5	2	27	31	HÄRTE	KRAFT	STÄRKE	0		1447	3271
24	5	2	28	39	FASS	KELLER		0		-1	-1
24	5	2	29	21	ANSTAND	SITTE		0		-1	-1
24	5	2	30	7	GRAS	VIEH		0		-1	-1
24	5	2	31	36	AUSWERTUNG	ERGEBNIS		0		-1	-1
24	5	2	32	15	SEEGANG	DAMPFER		0		-1	-1
24	5	2	33	34	PRÜFUNG	MISSERFOLG		0		-1	-1
24	5	2	34	10	ILLUSION	WAHRNEHMUNG	UNWIRKLICH	0		391170000000019	8707
24	5	2	35	20	BEGRÜSSUNG	FREUNDLICHKEIT	FREUNDLICHKEIT	1		219570000000019	7619
24	5	2	36	25	DISZIPLIN	GEHORSAM		0		-1	-1
24	5	2	37	19	GEISEL	GEFANGENER	GEFANGENER	1		160570000000019	3101
24	5	2	38	4	KRITIK	ZWEIFEL		0		-1	-1
24	5	2	39	8	BERG	HÜTTE		0		-1	-1
24	5	2	40	13	TIER	FROSCH	FROSCH	1		304779999999981	4257
24	6	3	1	28	SEGEN	SCHÖPFER		0		-1	-1
24	6	3	2	4	STUHL	SESSEL		0		-1	-1
24	6	3	3	19	GESUNDHEIT	IMPFUNG	IMPFUNG	1		219170000000019	3879
24	6	3	4	30	TAT	ABSICHT		0		-1	-1
24	6	3	5	12	DAMPF	LOKOMOTIVE	LOKOMOTIVE	1		281579999999981	5167
24	6	3	6	3	TÄUSCHUNG	ECHTHEIT		0		-1	-1
24	6	3	7	10	LEIDENSCHAFT	KUSS	KUSS	1		2477	3123
24	6	3	8	27	ALKOHOL	OPIUM		0		-1	-1
24	6	3	9	40	PLAN	GROSSSTADT		0		-1	-1
24	6	3	10	8	MEINEID	EHRENHAFTIGKEIT	EHRLICHKEIT	0		13732	15459
24	6	3	11	24	RICHTER	GERECHTIGKEIT		0		-1	-1
24	6	3	12	9	ANSICHT	MEINUNG		0		-1	-1
24	6	3	13	31	VERGLEICH	GLEICHNIS		0		-1	-1
24	6	3	14	11	APFEL	PFIRSICH		0		-1	-1
24	6	3	15	7	NORM	MORAL	MORAL	1		137570000000019	2399
24	6	3	16	15	PAPIER	BRIEF		0		-1	-1
24	6	3	17	14	FORDERUNG	GEHALT		0		-1	-1
24	6	3	18	25	ZWIELICHT	UNTERWELT		0		-1	-1
24	6	3	19	1	GIFT	MORD	MORD	1		195590000000037	3155
24	6	3	20	18	GEDÄCHTNIS	ELEFANT		0		-1	-1
24	6	3	21	13	HELDENMUT	TAPFERKEIT	TAPFER	0		182370000000019	3255
24	6	3	22	16	GEBÄUDE	HOTEL		0		-1	-1
24	6	3	23	6	BESITZ	ANTEIL		0		-1	-1
24	6	3	24	33	AUTO	PRESTIGE		0		-1	-1
24	6	3	25	38	DEFINITION	KONZEPT		0		-1	-1
24	6	3	26	26	BEWEIS	TATSACHE		0		-1	-1
24	6	3	27	2	VULKAN	EXPLOSION	EXPLOSION	1		147970000000019	4277
24	6	3	28	34	ERDGESCHOSS	DACHBODEN	DACHBODEN	1		200970000000019	3529
24	6	3	29	32	CHANCE	BEGEGNUNG	BEGEGNUNG	1		245120000000019	3991
24	6	3	30	20	LARVE	RAUPE	RAUPE	1		168820000000019	4127
24	6	3	31	35	PROFIL	QUERSCHNITT		0		-1	-1
24	6	3	32	23	ARMUT	ELEND	ELEND	1		127990000000037	2049
24	6	3	33	5	INDUSTRIE	BRANCHE	BRANCHE	1		152570000000019	3085
24	6	3	34	22	ZEIT	URSPRUNG		0		-1	-1
24	6	3	35	36	JUNGE	MÄDCHEN	MÄDCHEN	1		279670000000019	4511
24	6	3	36	29	PUDDING	SÜSSIGKEITEN	SÜSSIGKEITEN	1		229379999999981	10303
24	6	3	37	37	WOLLE	KLEIDUNG		0		-1	-1
24	6	3	38	39	GESCHREI	PANIK		0		-1	-1
24	6	3	39	17	GEIST	FLASCHE		0		-1	-1
24	6	3	40	21	STOLZ	RUHM	RUHM	1		162390000000037	2447
24	7	4	1	39	GESCHICHTE	ENTWICKLUNG		0		-1	-1
24	7	4	2	35	FAHNE	EROBERUNG		0		-1	-1
24	7	4	3	31	MERKMAL	DETAIL		0		-1	-1
24	7	4	4	9	LAUNE	HUMOR		0		-1	-1
24	7	4	5	37	ANGST	SCHLANGE		0		-1	-1
24	7	4	6	19	BETRAG	WECHSEL		0		-1	-1
24	7	4	7	29	ANFÜHRER	CHEF	CHEF	1		3512	4512
24	7	4	8	4	ANGEBOT	MARKT	MARKT	1		2384	3096
24	7	4	9	18	BESESSENHEIT	TEUFEL	TEUFEL	1		1792	3704
24	7	4	10	10	ZIEL	RICHTUNG		0		-1	-1
24	7	4	11	23	GEDICHT	LIEBE		0		-1	-1
24	7	4	12	8	GLÜCK	ZUFALL		0		-1	-1
24	7	4	13	36	POLIZIST	WACHE		0		-1	-1
24	7	4	14	25	BETTLER	UNGLÜCK		0		-1	-1
24	7	4	15	38	SAUERSTOFF	LUFT		0		-1	-1
24	7	4	16	7	HIMMEL	FIRMAMENT		0		-1	-1
24	7	4	17	33	BEGABUNG	VERERBUNG		0		-1	-1
24	7	4	18	15	MOOR	SUMPF	SUMPF	1		147990000000037	2576
24	7	4	19	28	GÖTTIN	GEBET	VEREHRUNG	0		192329999999981	3488
24	7	4	20	24	LABYRINTH	SUCHE	SUCHE	1		278390000000037	3451
24	7	4	21	32	DIENER	HALTUNG		0		-1	-1
24	7	4	22	40	GENUSS	ZIGARRE		0		-1	-1
24	7	4	23	26	DICKICHT	WALD	WALD	1		315440000000037	4768
24	7	4	24	22	ZIMMER	ECKE		0		-1	-1
24	7	4	25	27	VERRAT	TREUE		0		-1	-1
24	7	4	26	16	ERFORSCHUNG	PATENT		0		-1	-1
24	7	4	27	11	AUFGABE	ERLEDIGUNG		0		-1	-1
24	7	4	28	30	MUSIKER	AKKORDEON		0		-1	-1
24	7	4	29	34	SCHLEMMER	LECKERBISSEN		0		-1	-1
24	7	4	30	17	KLIPPE	ABGRUND	ABGRUND	1		1896	2984
24	7	4	31	5	MÖNCH	NONNE	NONNE	1		101590000000037	2504
24	7	4	32	3	SALAT	GARTEN		0		-1	-1
24	7	4	33	21	DIAMANT	GOLD	GOLD	1		143190000000037	2104
24	7	4	34	6	STIRN	KINN	KINN	1		247540000000037	3504
24	7	4	35	12	THEORIE	AUSNAHME		0		-1	-1
24	7	4	36	1	GRUPPE	VERSAMMLUNG		0		-1	-1
24	7	4	37	13	NAGEL	METALL	METALL	1		116670000000019	2600
24	7	4	38	2	SCHÜLER	DOZENT		0		-1	-1
24	7	4	39	20	ANDEUTUNG	VERDACHT		0		-1	-1
24	7	4	40	14	ERGÄNZUNG	ZUSATZ		0		-1	-1
24	8	5	1	14	ANGABE	ZEUGE		0		-1	-1
24	8	5	2	39	VERLETZUNG	SCHORF		0		-1	-1
24	8	5	3	10	INSTRUMENT	OBOE		0		-1	-1
24	8	5	4	6	GLAUBE	BIBEL		0		-1	-1
24	8	5	5	38	FAHRZEUG	KETTE		0		-1	-1
24	8	5	6	12	FLOCKEN	SCHNEE	SCHNEE	1		123509999999963	2223
24	8	5	7	13	GESICHT	MASKE		0		-1	-1
24	8	5	8	1	KRUG	BIER		0		-1	-1
24	8	5	9	33	REPTIL	ECHSE	ECHSE	1		172519999999925	2879
24	8	5	10	4	MAUER	BRÜSTUNG		0		-1	-1
24	8	5	11	36	STRASSE	TEER		0		-1	-1
24	8	5	12	9	KAUFHAUS	SCHAUFENSTER		0		-1	-1
24	8	5	13	25	SPORT	SCHWEISS		0		-1	-1
24	8	5	14	20	RIESE	SCHRITT		0		-1	-1
24	8	5	15	22	NATUR	PFLANZE		0		-1	-1
24	8	5	16	8	HEFT	NOTE	NOTE	1		147219999999925	2336
24	8	5	17	5	ORCHESTER	KONZERT	DIRIGENT	0		259919999999925	4703
24	8	5	18	7	AUFSTAND	REBELLION	REBELLION	1		245519999999925	4074
24	8	5	19	29	PINSEL	LEINWAND		0		-1	-1
24	8	5	20	16	REISE	KONTINENT		0		-1	-1
24	8	5	21	24	INFEKTION	SCHMERZEN		0		-1	-1
24	8	5	22	34	EREIGNIS	FEST		0		-1	-1
24	8	5	23	11	MÖBEL	LEHNE	LEHNE	1		169019999999925	2530
24	8	5	24	17	SCHIFF	DOCK		0		-1	-1
24	8	5	25	31	AUFTRAG	ARBEIT		0		-1	-1
24	8	5	26	15	TROPEN	AMAZONAS		0		-1	-1
24	8	5	27	35	GETREIDE	DINKEL	DINKEL	1		483019999999925	6139
24	8	5	28	2	GELENK	KEULE		0		-1	-1
24	8	5	29	19	SCHULE	HOLZ		0		-1	-1
24	8	5	30	21	BÜNDNIS	PAKT	PAKT	1		2418	3090
24	8	5	31	30	HEER	INFANTERIE		0		-1	-1
24	8	5	32	18	BAHNHOF	KIOSK		0		-1	-1
24	8	5	33	40	FLOTTE	DECK		0		-1	-1
24	8	5	34	3	BRÜCKE	SAN FRANCISCO		0		-1	-1
24	8	5	35	28	STIFT	KAPPE		0		-1	-1
24	8	5	36	23	ZÜGEL	WENDE		0		-1	-1
24	8	5	37	27	SCHAUSPIEL	BÜHNE		0		-1	-1
24	8	5	38	37	WEBER	KAMM		0		-1	-1
24	8	5	39	32	FABRIK	PRODUKTION	PRODUKTION	1		164590000000037	5269
24	8	5	40	26	FAHRRAD	PEDAL		0		-1	-1
								103
