## Supplementary material for "Vast amounts of encoded items nullify but do not reverse the effect of sleep on declarative memory": Dataset: PAL_24_2_2.xlsx

### Sheet: Tabelle1
VP_Nr	Block	VersioN	counter	pair_code	cue	correct_answer	answer		accuracy	reactiontime1	reactiontime2
24	1	6	1	2	WEIN	BLUME		0		-1	-1
24	1	6	2	39	LABOR	PIPETTE		0		-1	-1
24	1	6	3	17	REVOLVER	KALIBER	KALIBER	1		1551.1	4229
24	1	6	4	16	NACHT	SCHEINWERFER		0		-1	-1
24	1	6	5	1	UFER	DAMM	DEICH	0		7087.6	8983
24	1	6	6	40	RADIO	STIMME		0		-1	-1
24	1	6	7	36	INSEKT	LIBELLE		0		-1	-1
24	1	6	8	21	ARZT	PRAXIS	PRAXIS	1		2090.6	3369
24	1	6	9	19	THEATER	REIHE		0		-1	-1
24	1	6	10	12	ZEUS	HADES	HADES	1		171960000000001	2656
24	1	6	11	28	BIBLIOTHEK	SIGNATUR		0		-1	-1
24	1	6	12	26	KÜCHE	EIMER		0		-1	-1
24	1	6	13	14	HOCHZEIT	ALTAR		0		-1	-1
24	1	6	14	18	KAMPF	SIEG	SIEG	1		191960000000001	2639
24	1	6	15	24	SPIELZEUG	PLASTIK		0		-1	-1
24	1	6	16	3	GEBIRGE	EDELWEISS		0		-1	-1
24	1	6	17	25	AQUARELL	GALERIE		0		-1	-1
24	1	6	18	30	BUCH	SCHRIFTSTELLER		0		-1	-1
24	1	6	19	34	MUSKEL	SEHNE		0		-1	-1
24	1	6	20	27	MUSEUM	ÄGYPTEN		0		-1	-1
24	1	6	21	31	ORKAN	WIRBEL	WIRBEL	1		237439999999999	3539
24	1	6	22	33	LADEN	REKLAME		0		-1	-1
24	1	6	23	8	FLUGZEUG	TOMATENSAFT		0		-1	-1
24	1	6	24	4	WINTER	UNFALL		0		-1	-1
24	1	6	25	35	KÜSTE	DÜNE		0		-1	-1
24	1	6	26	32	SCHMIED	HUFEISEN		0		-1	-1
24	1	6	27	23	NÄHEN	KREUZSTICH		0		-1	-1
24	1	6	28	6	DYNAMO	LICHT	LICHT	1		145560000000001	2216
24	1	6	29	13	VERORDNUNG	BESCHEID		0		-1	-1
24	1	6	30	7	TONNE	REGEN	REGEN	1		312739999999999	5727
24	1	6	31	20	RINGE	BAUM		0		-1	-1
24	1	6	32	15	GEFÄNGNIS	VERGEHEN		0		-1	-1
24	1	6	33	10	TANNE	RINDE	BORKE	0		262339999999999	5700
24	1	6	34	11	SCHACH	TURM	TURM	1		512989999999999	6066
24	1	6	35	29	GRILLEN	SOMMER		0		-1	-1
24	1	6	36	9	HERD	FEUER		0		-1	-1
24	1	6	37	22	ENERGIE	ÖL	ÖL	1		212260000000001	2668
24	1	6	38	37	STRAUSS	TULPEN		0		-1	-1
24	1	6	39	38	FISCH	SCHUPPEN		0		-1	-1
24	1	6	40	5	EISENBAHN	SCHIENE	GLEIS	0		1630.5	2972
24	2	7	1	7	BOTSCHAFTER	NATIONALITÄT	NATIONALITÄT	1		165430000000005	4170
24	2	7	2	14	PROFESSOR	HOCHSCHULE	UNIVERSITÄT	0		2715	5513
24	2	7	3	15	SCHLAMM	HÜRDE	HINDERNIS	0		525380000000005	6669
24	2	7	4	3	AUSBILDUNG	ZUKUNFT	ZUKUNFT	1		246360000000009	3759
24	2	7	5	16	FUSSKNÖCHEL	ARM		0		-1	-1
24	2	7	6	28	ENTFÜHRUNG	AUSBEUTE		0		-1	-1
24	2	7	7	1	HERZLICHKEIT	GEHÄSSIGKEIT		0		-1	-1
24	2	7	8	40	ARGUMENT	ENTSCHEIDUNG	ENTSCHEIDUNG	1		230260000000009	5829
24	2	7	9	21	KRANKENWAGEN	NOTFALL	NOTFALL	1		629980000000005	7799
24	2	7	10	12	WHISKY	DUDELSACK	DUDELSACK	1		249939999999991	4163
24	2	7	11	23	SCHÄDEL	LEICHE	LEICHE	1		325560000000009	4075
24	2	7	12	36	VERMITTLUNG	INTERVIEW		0		-1	-1
24	2	7	13	10	EIFERSUCHT	GRUND	SCHULD	0		455180000000005	6381
24	2	7	14	8	FIEBER	ERSCHÖPFUNG		0		-1	-1
24	2	7	15	33	CHARME	HERZ	HERZ	1		149560000000009	2151
24	2	7	16	37	MIKROSKOP	BAKTERIEN	BAKTERIEN	1		177580000000005	3449
24	2	7	17	20	TINTE	BLEISTIFT	BLEISTIFT	1		326180000000005	5285
24	2	7	18	18	STANGE	STOSS		0		-1	-1
24	2	7	19	38	ZAUBERER	ENTHÜLLUNG	ENTHÜLLUNG	1		174360000000009	4103
24	2	7	20	24	DOKTOR	KLINIK	KRANKENHAUS	0		205789999999991	4223
24	2	7	21	5	ZITRONE	ERDBEERE		0		-1	-1
24	2	7	22	29	ALGEBRA	FUNKTION	FORMEL	0		1445.5	3519
24	2	7	23	31	TODESKAMPF	LEBEN		0		-1	-1
24	2	7	24	4	WEISE	ART		0		-1	-1
24	2	7	25	27	LAWINE	FELSBLOCK		0		-1	-1
24	2	7	26	26	ANTWORT	BEKENNTNIS		0		-1	-1
24	2	7	27	13	ERFOLG	LEBENSLAUF		0		-1	-1
24	2	7	28	11	ÜBERBLICK	STANDPUNKT		0		-1	-1
24	2	7	29	9	STEUER	UNTERSCHLAGUNG		0		-1	-1
24	2	7	30	17	VERSCHIEDENHEIT	GEGENTEIL		0		-1	-1
24	2	7	31	6	HEKTAR	ZAUN	ZAUN	1		235160000000009	3053
24	2	7	32	25	METHODE	VERSUCH		0		-1	-1
24	2	7	33	32	ZERSTÖRUNG	AUSROTTUNG		0		-1	-1
24	2	7	34	39	ÄRGER	FEINDSELIGKEIT		0		-1	-1
24	2	7	35	19	UMWELT	GEFÄHRDUNG		0		-1	-1
24	2	7	36	22	SCHLEIM	HAFER		0		-1	-1
24	2	7	37	2	KAMMER	GEKLAPPER	GERÜMPEL	0		315180000000005	4831
24	2	7	38	30	DARBIETUNG	BEOBACHTUNG		0		-1	-1
24	2	7	39	34	EMANZIPATION	GLEICHSTELLUNG	GLEICHSTELLUNG	1		141639999999991	3765
24	2	7	40	35	HAUSSCHUHE	PFEIFE	PFEIFE	1		197780000000005	3257
24	3	8	1	29	SÄUGLING	WIEGE		0		-1	-1
24	3	8	2	12	ABFALL	SCHMUTZ	DRECK	0		366389999999991	5704
24	3	8	3	23	ÄRA	ZEITALTER	ZEITALTER	1		137570000000019	3549
24	3	8	4	6	DICHTER	ZITAT		0		-1	-1
24	3	8	5	31	VERWALTUNG	GENEHMIGUNG		0		-1	-1
24	3	8	6	20	FLEISCH	RAUBTIER		0		-1	-1
24	3	8	7	17	THEMA	INTERESSE		0		-1	-1
24	3	8	8	33	GETRÄNK	SCHAUM		0		-1	-1
24	3	8	9	2	GELEGENHEIT	LIEBSCHAFT	AFFÄRE	0		410789999999991	6300
24	3	8	10	21	ERMÜDUNG	KREISLAUF		0		-1	-1
24	3	8	11	38	PFEFFER	BUTTER		0		-1	-1
24	3	8	12	27	ERFAHRUNG	UNWISSENHEIT	UNWISSENHEIT	1		232589999999991	5190
24	3	8	13	40	GESTALTUNG	LANDSCHAFT		0		-1	-1
24	3	8	14	24	SOZIALIST	PAROLE	PAROLE	1		383729999999981	4963
24	3	8	15	19	LERCHE	FRÖHLICHKEIT	FRÖHLICHKEIT	1		173189999999991	4811
24	3	8	16	18	BLASE	BAUCH		0		-1	-1
24	3	8	17	1	WOHNUNG	HEIM		0		-1	-1
24	3	8	18	37	FISCHER	MEER		0		-1	-1
24	3	8	19	25	STIMMUNG	ATMOSPHÄRE		0		-1	-1
24	3	8	20	8	FAMILIE	MUTTER		0		-1	-1
24	3	8	21	39	RÄUBER	DIEBSTAHL	DIEBSTAHL	1		228789999999991	5391
24	3	8	22	22	BEGINN	FOLGE		0		-1	-1
24	3	8	23	10	IRRTUM	MISSVERSTÄNDNIS		0		-1	-1
24	3	8	24	32	MÜNDIGKEIT	ABHÄNGIGKEIT	ABHÄNGIGKEIT	1		439179999999981	7471
24	3	8	25	30	STRAND	VERGNÜGEN		0		-1	-1
24	3	8	26	34	ENTSPANNUNG	BEDROHUNG		0		-1	-1
24	3	8	27	11	REIZ	REAKTION	REAKTION	1		214889999999991	4044
24	3	8	28	26	ADMIRAL	WAFFENRUHE		0		-1	-1
24	3	8	29	16	PERSON	SCHADEN		0		-1	-1
24	3	8	30	3	GABEL	SOSSE		0		-1	-1
24	3	8	31	36	LEERE	DUMPFHEIT		0		-1	-1
24	3	8	32	35	LEICHTIGKEIT	SCHWERKRAFT		0		-1	-1
24	3	8	33	15	PLAKAT	HAMMER		0		-1	-1
24	3	8	34	4	TRANSPORT	LAGER		0		-1	-1
24	3	8	35	13	BÜSTENHALTER	BUSEN	BUSEN	1		142920000000019	2298
24	3	8	36	28	SCHATTEN	EXISTENZ	LEBEN	0		701279999999981	10773
24	3	8	37	7	FENSTER	BEWOHNER		0		-1	-1
24	3	8	38	14	LÜGE	WAHRHEIT		0		-1	-1
24	3	8	39	5	JUNGFRAU	SCHLEIER	SCHLEIER	1		497589999999991	6636
24	3	8	40	9	BEMÜHUNGEN	ANSTRENGUNG		0		-1	-1
24	4	9	1	4	TÜR	SCHRANK	SCHRANK	1		711410000000009	10704
24	4	9	2	38	SEILTÄNZER	SCHWERPUNKT	SCHWERPUNKT	1		332110000000009	8297
24	4	9	3	21	ORIENTIERUNG	AUSGANG		0		-1	-1
24	4	9	4	37	STUDIUM	WIRTSCHAFT		0		-1	-1
24	4	9	5	32	GLETSCHER	POL	POL	1		1848.5	2823
24	4	9	6	3	GITTER	BESCHRÄNKUNG		0		-1	-1
24	4	9	7	10	VORTRAG	REDNER	SPRECHER	0		184210000000009	3517
24	4	9	8	26	DUFT	GERUCH	GERUCH	1		252089999999991	3761
24	4	9	9	19	VERBRENNUNG	PROZESSION	PROZESSION	1		275110000000009	5917
24	4	9	10	11	GESCHOSS	PFEIL		0		-1	-1
24	4	9	11	29	RHEUMATISMUS	IMMUNITÄT		0		-1	-1
24	4	9	12	16	KRANKHEIT	SYMPTOM		0		-1	-1
24	4	9	13	9	KOCHTOPF	BÜGELEISEN		0		-1	-1
24	4	9	14	40	GESCHENK	UNDANK		0		-1	-1
24	4	9	15	27	STRICK	SCHLINGE	SCHLINGE	1		170460000000009	3251
24	4	9	16	17	SONATE	KLAVIER	PIANO	0		135910000000009	3983
24	4	9	17	6	BÜRGSCHAFT	VOLLMACHT		0		844689999999991	16753
24	4	9	18	1	INSTANZ	GESETZGEBUNG	GESETZGEBUNG	1		346889999999991	11119
24	4	9	19	22	TAKT	HARFE		0		-1	-1
24	4	9	20	33	ÄHNLICHKEIT	WIEDERHOLUNG		0		-1	-1
24	4	9	21	15	BÜCHEREI	VERLEIH		0		-1	-1
24	4	9	22	23	TOTSCHLAG	BRUTALITÄT		0		-1	-1
24	4	9	23	2	GEDULD	KONTROLLE	KONTROLLE	1		527989999999991	7408
24	4	9	24	5	KAMERAD	OPFER	FREUND	0		111111000000001	14303
24	4	9	25	24	GANGSTER	VERBRECHEN		0		-1	-1
24	4	9	26	20	KUMMER	TRAURIGKEIT		0		-1	-1
24	4	9	27	30	ZUGEHÖRIGKEIT	GENERATION		0		-1	-1
24	4	9	28	35	AUFPRALL	FALL		0		-1	-1
24	4	9	29	13	SARG	GRAB	GRAB	1		193110000000009	3059
24	4	9	30	14	VERANSTALTUNG	ÖFFENTLICHKEIT	ÖFFENTLICHKEIT	1		500270000000019	8055
24	4	9	31	36	VERZIERUNG	PALAST		0		-1	-1
24	4	9	32	31	ANREGUNG	BEISPIEL		0		-1	-1
24	4	9	33	39	ABRECHNUNG	BANKIER		0		-1	-1
24	4	9	34	34	REGEL	KOMBINATION	AUSNAHME	0		193510000000009	3115
24	4	9	35	12	HALLE	TURNIER		0		-1	-1
24	4	9	36	8	ANHÄNGER	MEISTER		0		-1	-1
24	4	9	37	18	WELLE	FLUT		0		-1	-1
24	4	9	38	28	GEMÜT	HEITERKEIT		0		-1	-1
24	4	9	39	25	FINDIGKEIT	EINFALL		0		-1	-1
24	4	9	40	7	SPRÜHREGEN	FLUSS		0		-1	-1
24	5	10	1	22	LIEGE	VERANDA		0		-1	-1
24	5	10	2	25	PARADIES	MENSCH	MENSCH	1		143120000000019	2471
24	5	10	3	1	PROGNOSE	GEWISSHEIT	ZUVERSICHT	0		317509999999963	5727
24	5	10	4	7	LOYALITÄT	BRUDER	BRUDER	1		125520000000019	2151
24	5	10	5	21	ELITE	VERMÖGEN	GELD	0		189690000000037	4055
24	5	10	6	20	SPIRALE	FRUCHTBARKEIT	FRUCHTBARKEIT	1		221279999999981	4239
24	5	10	7	16	STRICH	SKIZZE	SKIZZE	1		300140000000037	9959
24	5	10	8	26	POLITIKER	ZUVERSICHT	VERSPRECHUNGEN	0		229520000000019	4458
24	5	10	9	30	PASSION	ORGASMUS	ORGASMUS	1		178020000000019	3716
24	5	10	10	9	VOLK	GEMEINDE		0		-1	-1
24	5	10	11	32	SCHIFFBRUCH	UNGLÜCKSFALL		0		-1	-1
24	5	10	12	29	ZUSPITZUNG	PUNKT	PUNKT	1		155920000000019	2703
24	5	10	13	11	DIREKTOR	GESCHÄFT		0		-1	-1
24	5	10	14	39	ERMORDUNG	GESTÄNDNIS		0		-1	-1
24	5	10	15	38	REDAKTEUR	KORRESPONDENZ		0		-1	-1
24	5	10	16	14	ZUSAMMENHANG	VORZEICHEN		0		-1	-1
24	5	10	17	2	KAMERADSCHAFT	PARTNER		0		-1	-1
24	5	10	18	6	ABSCHLUSS	PROJEKT		0		-1	-1
24	5	10	19	33	OPERATION	KOMA		0		-1	-1
24	5	10	20	24	MAKEL	SELBSTBEWUSSTSEIN		0		-1	-1
24	5	10	21	3	LINIE	BUS		0		-1	-1
24	5	10	22	19	DROGE	VERHEIMLICHUNG		0		-1	-1
24	5	10	23	27	MONSTER	MUT	MUT	1		276720000000019	3255
24	5	10	24	15	PATIENT	THERAPIE		0		-1	-1
24	5	10	25	31	SAMT	STOFF		0		-1	-1
24	5	10	26	34	VERDROSSENHEIT	RESIGNATION	RESIGNATION	1		2272.5	4782
24	5	10	27	13	GENAUIGKEIT	AUFMERKSAMKEIT		0		-1	-1
24	5	10	28	12	ZENTIMETER	METER	METER	1		106320000000019	2000
24	5	10	29	40	PEITSCHE	MISSHANDLUNG		0		-1	-1
24	5	10	30	28	ANKÜNDIGUNG	EXAMEN		0		-1	-1
24	5	10	31	36	GESCHLECHT	MANN	MÄNNLICH	0		131920000000019	3796
24	5	10	32	5	ANZUG	BÖRSE		0		-1	-1
24	5	10	33	8	UMARMUNG	INTEGRATION		0		-1	-1
24	5	10	34	35	VERLAUF	ENDUNG		0		-1	-1
24	5	10	35	10	MAGEN	RESTAURANT		0		-1	-1
24	5	10	36	37	NEUROSE	PSYCHOLOGIE		0		-1	-1
24	5	10	37	23	SCHNORCHEL	ATLANTIK		0		-1	-1
24	5	10	38	4	FAHRT	AUTOBAHN		0		-1	-1
24	5	10	39	18	FASCHIST	IDEOLOGIE	NATIONALSOZIALISMUS	0		569520000000019	10583
24	5	10	40	17	KÄFER	RUINE		0		-1	-1
24	6	11	1	31	KOPPEL	STIER	KUH	0		355920000000019	4247
24	6	11	2	37	HIRTE	SCHAF	SCHAF	1		135940000000037	2207
24	6	11	3	39	GEWINNUNG	WERBER		0		-1	-1
24	6	11	4	4	MEDAILLE	WETTBEWERB		0		-1	-1
24	6	11	5	14	LEISTUNG	PROVISION		0		-1	-1
24	6	11	6	5	INSTITUTION	ABTEILUNG		0		-1	-1
24	6	11	7	13	FEHLTRITT	VERANTWORTUNG		0		-1	-1
24	6	11	8	26	HAND	GESTE		0		-1	-1
24	6	11	9	21	GANS	ENTE		0		-1	-1
24	6	11	10	40	WIND	ELEMENT		0		-1	-1
24	6	11	11	11	SCHEIDUNG	INSTABILITÄT	SCHULD	0		191140000000037	3319
24	6	11	12	3	COMPUTER	ZEITVERTREIB	ZEITVERTREIB	1		377529999999981	6551
24	6	11	13	36	WALZER	GALA		0		-1	-1
24	6	11	14	34	SYMBOL	WAPPEN		0		-1	-1
24	6	11	15	32	KRAMPF	BEIN		0		-1	-1
24	6	11	16	17	HANDSCHRIFT	BUCHSTABE		0		-1	-1
24	6	11	17	27	DOLCH	STICH		0		-1	-1
24	6	11	18	30	STRATEGIE	NÄHERUNG		0		-1	-1
24	6	11	19	25	PHILOSOPHIE	SINN		0		-1	-1
24	6	11	20	20	VATERUNSER	RELIGION		0		-1	-1
24	6	11	21	28	VERSEUCHUNG	RATTE		0		-1	-1
24	6	11	22	24	AUSSCHAU	GIPFEL		0		-1	-1
24	6	11	23	2	UNTAUGLICHKEIT	FAHRER		0		-1	-1
24	6	11	24	33	STURZ	REGIERUNG		0		-1	-1
24	6	11	25	23	KATEGORIE	GÜLTIGKEIT		0		-1	-1
24	6	11	26	22	KARTE	HINDERNIS		0		-1	-1
24	6	11	27	38	WEG	WILLE		0		-1	-1
24	6	11	28	10	ZULASSUNG	NACHWEIS	NACHWEIS	1		435140000000037	6052
24	6	11	29	12	ATOM	MOLEKÜL	MOLEKÜL	1		127920000000019	3295
24	6	11	30	6	AMATEUR	HOBBY		0		-1	-1
24	6	11	31	15	ATTRAKTION	WELTWUNDER		0		-1	-1
24	6	11	32	19	BEGNADIGUNG	DROHUNG		0		-1	-1
24	6	11	33	7	BODEN	FUND		0		-1	-1
24	6	11	34	18	TREIBSTOFF	KILOMETER		0		-1	-1
24	6	11	35	16	TRAKTOR	LENKSTANGE		0		-1	-1
24	6	11	36	9	WAHL	GREMIUM		0		-1	-1
24	6	11	37	1	SCHALTER	FLUGHAFEN	FLUGHAFEN	1		447140000000037	6319
24	6	11	38	35	BEHANDLUNG	MANDEL		0		-1	-1
24	6	11	39	8	REKORD	ARBEITSLOSIGKEIT		0		-1	-1
24	6	11	40	29	BUDE	KÜHLSCHRANK		0		-1	-1
24	7	12	1	26	EVOLUTION	ERWEITERUNG		0		-1	-1
24	7	12	2	28	UNSTERBLICHKEIT	AUFERSTEHUNG		0		-1	-1
24	7	12	3	17	BEGRÜNDER	PRÄSIDENT	PRÄSIDENT	1		5415.5	7371
24	7	12	4	36	EINSPARUNG	RECHNUNG		0		-1	-1
24	7	12	5	32	KOORDINATION	HANDHABUNG		0		-1	-1
24	7	12	6	20	HORN	WARNUNG	WARNUNG	1		149540000000037	2759
24	7	12	7	35	NOTLAGE	DILEMMA		0		-1	-1
24	7	12	8	2	GENIE	MATHEMATIK		0		-1	-1
24	7	12	9	23	JUGEND	SCHWIMMBAD		0		-1	-1
24	7	12	10	30	DORF	ISOLATION		0		-1	-1
24	7	12	11	5	BINDUNG	BABY		0		-1	-1
24	7	12	12	25	BESTATTUNG	SELBSTMORD		0		-1	-1
24	7	12	13	6	SCHLACHTUNG	SCHWEIN	SCHWEIN	1		2126.5	3351
24	7	12	14	1	EMPFINDUNG	GELASSENHEIT		0		-1	-1
24	7	12	15	40	KERZE	DOCHT		0		-1	-1
24	7	12	16	33	ERÖFFNUNG	GRÜNDUNG		0		-1	-1
24	7	12	17	9	ADER	GESTEIN	GESTEIN	1		2143.5	3407
24	7	12	18	22	PARTEI	ABSTIMMUNG		0		-1	-1
24	7	12	19	14	SCHLAFWANDELN	UNWIRKLICHKEIT	UNWIRKLICHKEIT	1		566359999999963	11823
24	7	12	20	19	BAHNSTEIG	ANPASSUNG		0		-1	-1
24	7	12	21	24	ALARM	ÜBUNG		0		-1	-1
24	7	12	22	31	REICH	PROFIT	PROFIT	1		296090000000037	4153
24	7	12	23	12	HÖLLE	MYTHOS		0		-1	-1
24	7	12	24	34	BLEI	STAHL	STAHL	1		1480.5	3705
24	7	12	25	10	ZAUBERKÜNSTLER	TRICK		0		-1	-1
24	7	12	26	38	ABEND	MORGEN		0		-1	-1
24	7	12	27	3	BEIFALL	APPLAUS	APPLAUS	1		199940000000037	3567
24	7	12	28	13	STAAT	UNTERSTÜTZUNG		0		-1	-1
24	7	12	29	11	PROGRAMM	KINO	KINO	1		162929999999981	2503
24	7	12	30	39	ORDNUNG	ZUCHT	ZUCHT	1		8207.5	8911
24	7	12	31	7	HIRN	STUDIE		0		-1	-1
24	7	12	32	4	KLOSTER	EINSCHRÄNKUNG		0		182940000000037	5689
24	7	12	33	15	VERHAFTUNG	KLINGE		0		-1	-1
24	7	12	34	18	PARTY	THEKE		0		-1	-1
24	7	12	35	8	KARTELL	KONSENS	KONSENS	1		1508.5	3233
24	7	12	36	21	LIKÖR	SEKT	SEKT	1		387740000000037	4917
24	7	12	37	27	BEEINFLUSSUNG	VERMARKTUNG		0		-1	-1
24	7	12	38	16	FREUNDIN	ZÄRTLICHKEIT	ZÄRTLICHKEIT	1		530940000000037	7609
24	7	12	39	37	INVESTITION	KONZERN		0		-1	-1
24	7	12	40	29	MOTOR	INDUSTRIALISIERUNG	INDUSTRIALISIERUNG	1		391940000000037	7139
24	8	13	1	8	BEWUNDERUNG	SCHÖNHEIT		0		-1	-1
24	8	13	2	1	WAHNSINN	ANSTALT		0		-1	-1
24	8	13	3	28	NACHRICHT	GEBURTSTAG		0		-1	-1
24	8	13	4	10	MILCH	KÄSE		0		-1	-1
24	8	13	5	21	REVOLUTION	WIDERSTAND	WIDERSTAND	1		286059999999963	4749
24	8	13	6	7	KRANZ	NEST		0		-1	-1
24	8	13	7	33	SENDER	NOTIZ		0		-1	-1
24	8	13	8	30	HASS	GEFECHT		0		-1	-1
24	8	13	9	2	PARK	VEGETATION	VEGETATION	1		3327.5	5505
24	8	13	10	27	SUBSTANZ	SEELE	SEELE	1		330969999999925	4189
24	8	13	11	4	SPRECHER	AUFRUF		0		-1	-1
24	8	13	12	9	STALL	KUH		0		-1	-1
24	8	13	13	32	KLEIDERSCHRANK	HANDSCHUH		0		-1	-1
24	8	13	14	34	FRAU	BLUSE		0		-1	-1
24	8	13	15	26	KUNSTWERK	AUFMACHUNG		0		-1	-1
24	8	13	16	23	STREIK	KONFLIKT	AUSEINANDERSETZUNG	0		3725.5	9173
24	8	13	17	19	INSEL	URLAUBER	URLAUB	0		631169999999925	7816
24	8	13	18	18	BEWERTUNG	KELLNERIN		0		-1	-1
24	8	13	19	40	REGENSCHIRM	BEDARF		0		-1	-1
24	8	13	20	22	WIEDERHERSTELLUNG	VERSCHLECHTERUNG		0		-1	-1
24	8	13	21	15	VERBRÜDERUNG	ENTSCHULDIGUNG		0		3649.5	9553
24	8	13	22	39	FREILASSUNG	AUFENTHALT		0		-1	-1
24	8	13	23	29	KONJUNKTUR	DIAGNOSE		0		-1	-1
24	8	13	24	14	MUSIK	OPER	OPER	1		655330000000075	7370
24	8	13	25	3	OZEAN	KRABBE		0		-1	-1
24	8	13	26	24	ENTSCHLOSSENHEIT	DURCHSETZUNG		0		-1	-1
24	8	13	27	25	GERICHTSHOF	UNWAHRHEIT		0		-1	-1
24	8	13	28	11	DOKUMENT	BESCHEINIGUNG		0		-1	-1
24	8	13	29	17	WAFFE	KRIEG		0		-1	-1
24	8	13	30	20	ZAHL	PHYSIK		0		-1	-1
24	8	13	31	5	AUFTAKT	SPIEL		0		-1	-1
24	8	13	32	37	FLAMME	LEUCHTE		0		-1	-1
24	8	13	33	38	SUBMISSION	ERNIEDRIGUNG	UNTERDRÜCKUNG	0		186969999999925	5919
24	8	13	34	16	TRAINING	PULS		0		-1	-1
24	8	13	35	6	BEGEISTERUNG	GEFÜHL		0		-1	-1
24	8	13	36	35	ZUCKER	SPEISE		0		-1	-1
24	8	13	37	36	KLEINIGKEIT	WAAGE		0		-1	-1
24	8	13	38	13	ZAHLUNG	QUITTUNG		0		-1	-1
24	8	13	39	12	TRAINER	STIL		0		-1	-1
24	8	13	40	31	TEICH	ÜBERSCHWEMMUNG		0		-1	-1
								73
