## Supplementary material for "Vast amounts of encoded items nullify but do not reverse the effect of sleep on declarative memory": Dataset: PAL_24_2_3.xlsx

### Sheet: Tabelle1
VP_Nr	Block	VersioN	counter	pair_code	cue	correct_answer	answer		accuracy	reactiontime1	reactiontime2
24	1	6	1	12	ZEUS	HADES	HADES	1		1528	3971
24	1	6	2	15	GEFÄNGNIS	VERGEHEN		0		-1	-1
24	1	6	3	23	NÄHEN	KREUZSTICH		0		-1	-1
24	1	6	4	9	HERD	FEUER		0		-1	-1
24	1	6	5	19	THEATER	REIHE		0		-1	-1
24	1	6	6	37	STRAUSS	TULPEN		0		-1	-1
24	1	6	7	1	UFER	DAMM	DAMM	1		4547.2	5576
24	1	6	8	32	SCHMIED	HUFEISEN		0		-1	-1
24	1	6	9	31	ORKAN	WIRBEL	WIRBEL	1		2584	6784
24	1	6	10	29	GRILLEN	SOMMER		0		-1	-1
24	1	6	11	11	SCHACH	TURM	TURM	1		2090	2819
24	1	6	12	7	TONNE	REGEN		0		-1	-1
24	1	6	13	40	RADIO	STIMME		0		-1	-1
24	1	6	14	20	RINGE	BAUM		0		-1	-1
24	1	6	15	22	ENERGIE	ÖL	ÖL	1		1913.3	2402
24	1	6	16	27	MUSEUM	ÄGYPTEN		0		-1	-1
24	1	6	17	36	INSEKT	LIBELLE		0		-1	-1
24	1	6	18	13	VERORDNUNG	BESCHEID		0		-1	-1
24	1	6	19	24	SPIELZEUG	PLASTIK		0		-1	-1
24	1	6	20	26	KÜCHE	EIMER		0		-1	-1
24	1	6	21	8	FLUGZEUG	TOMATENSAFT		0		-1	-1
24	1	6	22	18	KAMPF	SIEG	SIEG	1		1576	2328
24	1	6	23	6	DYNAMO	LICHT	LICHT	1		130439999999999	2233
24	1	6	24	28	BIBLIOTHEK	SIGNATUR		0		-1	-1
24	1	6	25	2	WEIN	BLUME		0		-1	-1
24	1	6	26	14	HOCHZEIT	ALTAR		0		-1	-1
24	1	6	27	30	BUCH	SCHRIFTSTELLER		0		-1	-1
24	1	6	28	38	FISCH	SCHUPPEN		0		-1	-1
24	1	6	29	5	EISENBAHN	SCHIENE	GLEIS	0		1742	2526
24	1	6	30	3	GEBIRGE	EDELWEISS		0		-1	-1
24	1	6	31	34	MUSKEL	SEHNE		0		-1	-1
24	1	6	32	21	ARZT	PRAXIS	PRAXIS	1		1616	3024
24	1	6	33	35	KÜSTE	DÜNE		0		-1	-1
24	1	6	34	25	AQUARELL	GALERIE		0		-1	-1
24	1	6	35	33	LADEN	REKLAME		0		-1	-1
24	1	6	36	16	NACHT	SCHEINWERFER		0		-1	-1
24	1	6	37	39	LABOR	PIPETTE		0		-1	-1
24	1	6	38	10	TANNE	RINDE	BORKE	0		252760000000001	3536
24	1	6	39	17	REVOLVER	KALIBER	KALIBER	1		1584	2719
24	1	6	40	4	WINTER	UNFALL		0		-1	-1
24	2	7	1	33	CHARME	HERZ	HERZ	1		448219999999995	6665
24	2	7	2	26	ANTWORT	BEKENNTNIS		0		-1	-1
24	2	7	3	37	MIKROSKOP	BAKTERIEN	BAKTERIEN	1		1533	3437
24	2	7	4	9	STEUER	UNTERSCHLAGUNG	UNTERSCHLAGUNG	1		344710000000009	6701
24	2	7	5	4	WEISE	ART		0		-1	-1
24	2	7	6	2	KAMMER	GEKLAPPER		0		-1	-1
24	2	7	7	16	FUSSKNÖCHEL	ARM		0		-1	-1
24	2	7	8	30	DARBIETUNG	BEOBACHTUNG		0		-1	-1
24	2	7	9	25	METHODE	VERSUCH		0		-1	-1
24	2	7	10	7	BOTSCHAFTER	NATIONALITÄT	NATIONALITÄT	1		326310000000009	6751
24	2	7	11	40	ARGUMENT	ENTSCHEIDUNG	ENTSCHEIDUNG	1		160710000000009	4615
24	2	7	12	5	ZITRONE	ERDBEERE		0		-1	-1
24	2	7	13	24	DOKTOR	KLINIK	KRANKENHAUS	0		1883	5509
24	2	7	14	20	TINTE	BLEISTIFT	BLEISTIFT	1		5543	7967
24	2	7	15	19	UMWELT	GEFÄHRDUNG		0		-1	-1
24	2	7	16	3	AUSBILDUNG	ZUKUNFT		0		-1	-1
24	2	7	17	35	HAUSSCHUHE	PFEIFE	PFEIFE	1		407989999999991	5279
24	2	7	18	10	EIFERSUCHT	GRUND		0		-1	-1
24	2	7	19	23	SCHÄDEL	LEICHE		0		-1	-1
24	2	7	20	31	TODESKAMPF	LEBEN		0		-1	-1
24	2	7	21	39	ÄRGER	FEINDSELIGKEIT		0		-1	-1
24	2	7	22	18	STANGE	STOSS		0		-1	-1
24	2	7	23	6	HEKTAR	ZAUN	ZAUN	1		149519999999995	2231
24	2	7	24	13	ERFOLG	LEBENSLAUF		0		-1	-1
24	2	7	25	34	EMANZIPATION	GLEICHSTELLUNG	GLEICHSTELLUNG	1		146469999999995	6783
24	2	7	26	28	ENTFÜHRUNG	AUSBEUTE		0		-1	-1
24	2	7	27	27	LAWINE	FELSBLOCK		0		-1	-1
24	2	7	28	29	ALGEBRA	FUNKTION	MATHEMATIK	0		172010000000009	3712
24	2	7	29	11	ÜBERBLICK	STANDPUNKT		0		-1	-1
24	2	7	30	38	ZAUBERER	ENTHÜLLUNG	ENTHÜLLUNG	1		1655	4047
24	2	7	31	36	VERMITTLUNG	INTERVIEW		0		-1	-1
24	2	7	32	21	KRANKENWAGEN	NOTFALL		0		-1	-1
24	2	7	33	12	WHISKY	DUDELSACK	DUDELSACK	1		246710000000009	5883
24	2	7	34	15	SCHLAMM	HÜRDE		0		-1	-1
24	2	7	35	32	ZERSTÖRUNG	AUSROTTUNG		0		-1	-1
24	2	7	36	14	PROFESSOR	HOCHSCHULE	UNIVERSITÄT	0		2527	5049
24	2	7	37	8	FIEBER	ERSCHÖPFUNG		0		-1	-1
24	2	7	38	22	SCHLEIM	HAFER		0		-1	-1
24	2	7	39	17	VERSCHIEDENHEIT	GEGENTEIL		0		-1	-1
24	2	7	40	1	HERZLICHKEIT	GEHÄSSIGKEIT		0		-1	-1
24	3	8	1	29	SÄUGLING	WIEGE		0		-1	-1
24	3	8	2	5	JUNGFRAU	SCHLEIER	SCHLEIER	1		233529999999981	5452
24	3	8	3	21	ERMÜDUNG	KREISLAUF		0		-1	-1
24	3	8	4	20	FLEISCH	RAUBTIER		0		-1	-1
24	3	8	5	17	THEMA	INTERESSE		0		-1	-1
24	3	8	6	31	VERWALTUNG	GENEHMIGUNG		0		-1	-1
24	3	8	7	1	WOHNUNG	HEIM		0		-1	-1
24	3	8	8	38	PFEFFER	BUTTER		0		-1	-1
24	3	8	9	3	GABEL	SOSSE		0		-1	-1
24	3	8	10	8	FAMILIE	MUTTER		0		-1	-1
24	3	8	11	22	BEGINN	FOLGE		0		-1	-1
24	3	8	12	25	STIMMUNG	ATMOSPHÄRE	HUMOR	0		383929999999981	4679
24	3	8	13	32	MÜNDIGKEIT	ABHÄNGIGKEIT	ABHÄNGIGKEIT	1		421920000000019	6519
24	3	8	14	28	SCHATTEN	EXISTENZ		0		-1	-1
24	3	8	15	9	BEMÜHUNGEN	ANSTRENGUNG		0		-1	-1
24	3	8	16	19	LERCHE	FRÖHLICHKEIT	FRÖHLICHKEIT	1		155910000000009	4191
24	3	8	17	2	GELEGENHEIT	LIEBSCHAFT	LIEBSCHAFT	1		301510000000009	4607
24	3	8	18	26	ADMIRAL	WAFFENRUHE		0		-1	-1
24	3	8	19	37	FISCHER	MEER		0		-1	-1
24	3	8	20	35	LEICHTIGKEIT	SCHWERKRAFT		0		-1	-1
24	3	8	21	24	SOZIALIST	PAROLE	PAROLE	1		180020000000019	3139
24	3	8	22	27	ERFAHRUNG	UNWISSENHEIT	UNWISSENHEIT	1		436610000000009	6350
24	3	8	23	12	ABFALL	SCHMUTZ	SCHMUTZ	1		835929999999981	9498
24	3	8	24	15	PLAKAT	HAMMER		0		-1	-1
24	3	8	25	11	REIZ	REAKTION	REAKTION	1		139129999999981	4486
24	3	8	26	13	BÜSTENHALTER	BUSEN	BUSEN	1		1320	2272
24	3	8	27	16	PERSON	SCHADEN		0		-1	-1
24	3	8	28	34	ENTSPANNUNG	BEDROHUNG		0		-1	-1
24	3	8	29	10	IRRTUM	MISSVERSTÄNDNIS		0		-1	-1
24	3	8	30	14	LÜGE	WAHRHEIT		0		-1	-1
24	3	8	31	33	GETRÄNK	SCHAUM		0		-1	-1
24	3	8	32	6	DICHTER	ZITAT		0		-1	-1
24	3	8	33	18	BLASE	BAUCH		0		-1	-1
24	3	8	34	36	LEERE	DUMPFHEIT		0		-1	-1
24	3	8	35	39	RÄUBER	DIEBSTAHL	DIEBSTAHL	1		342329999999981	6567
24	3	8	36	4	TRANSPORT	LAGER		0		-1	-1
24	3	8	37	40	GESTALTUNG	LANDSCHAFT		0		-1	-1
24	3	8	38	23	ÄRA	ZEITALTER	ZEITALTER	1		129529999999981	3558
24	3	8	39	7	FENSTER	BEWOHNER		0		-1	-1
24	3	8	40	30	STRAND	VERGNÜGEN		0		-1	-1
24	4	9	1	26	DUFT	GERUCH	GERUCH	1		239639999999991	4444
24	4	9	2	23	TOTSCHLAG	BRUTALITÄT		0		-1	-1
24	4	9	3	21	ORIENTIERUNG	AUSGANG		0		-1	-1
24	4	9	4	8	ANHÄNGER	MEISTER		0		-1	-1
24	4	9	5	36	VERZIERUNG	PALAST		0		-1	-1
24	4	9	6	18	WELLE	FLUT		0		-1	-1
24	4	9	7	30	ZUGEHÖRIGKEIT	GENERATION		0		-1	-1
24	4	9	8	6	BÜRGSCHAFT	VOLLMACHT	VERPFLICHTUNG	0		2443	6602
24	4	9	9	7	SPRÜHREGEN	FLUSS		0		-1	-1
24	4	9	10	37	STUDIUM	WIRTSCHAFT		0		-1	-1
24	4	9	11	14	VERANSTALTUNG	ÖFFENTLICHKEIT		0		-1	-1
24	4	9	12	2	GEDULD	KONTROLLE		0		-1	-1
24	4	9	13	11	GESCHOSS	PFEIL		0		-1	-1
24	4	9	14	33	ÄHNLICHKEIT	WIEDERHOLUNG		0		-1	-1
24	4	9	15	34	REGEL	KOMBINATION		0		-1	-1
24	4	9	16	24	GANGSTER	VERBRECHEN		0		-1	-1
24	4	9	17	40	GESCHENK	UNDANK		0		-1	-1
24	4	9	18	39	ABRECHNUNG	BANKIER		0		-1	-1
24	4	9	19	12	HALLE	TURNIER		0		-1	-1
24	4	9	20	27	STRICK	SCHLINGE	SCHLINGE	1		113529999999981	2610
24	4	9	21	16	KRANKHEIT	SYMPTOM		0		-1	-1
24	4	9	22	29	RHEUMATISMUS	IMMUNITÄT		0		-1	-1
24	4	9	23	1	INSTANZ	GESETZGEBUNG	GESETZGEBUNG	1		2431.5	6416
24	4	9	24	38	SEILTÄNZER	SCHWERPUNKT		0		-1	-1
24	4	9	25	35	AUFPRALL	FALL		0		-1	-1
24	4	9	26	31	ANREGUNG	BEISPIEL		0		-1	-1
24	4	9	27	4	TÜR	SCHRANK		0		-1	-1
24	4	9	28	3	GITTER	BESCHRÄNKUNG		0		-1	-1
24	4	9	29	22	TAKT	HARFE		0		-1	-1
24	4	9	30	19	VERBRENNUNG	PROZESSION		0		-1	-1
24	4	9	31	20	KUMMER	TRAURIGKEIT		0		-1	-1
24	4	9	32	9	KOCHTOPF	BÜGELEISEN		0		-1	-1
24	4	9	33	25	FINDIGKEIT	EINFALL		0		-1	-1
24	4	9	34	32	GLETSCHER	POL	POL	1		411929999999981	5308
24	4	9	35	10	VORTRAG	REDNER	REDNER	1		2061.5	3002
24	4	9	36	13	SARG	GRAB	GRAB	1		195739999999991	2846
24	4	9	37	5	KAMERAD	OPFER		0		-1	-1
24	4	9	38	28	GEMÜT	HEITERKEIT		0		-1	-1
24	4	9	39	15	BÜCHEREI	VERLEIH		0		-1	-1
24	4	9	40	17	SONATE	KLAVIER	PIANO	0		2382.5	3606
24	5	10	1	27	MONSTER	MUT	MUT	1		204959999999963	3461
24	5	10	2	30	PASSION	ORGASMUS	ORGASMUS	1		9202	12907
24	5	10	3	10	MAGEN	RESTAURANT		0		-1	-1
24	5	10	4	18	FASCHIST	IDEOLOGIE		0		-1	-1
24	5	10	5	34	VERDROSSENHEIT	RESIGNATION		0		-1	-1
24	5	10	6	2	KAMERADSCHAFT	PARTNER		0		-1	-1
24	5	10	7	33	OPERATION	KOMA		0		-1	-1
24	5	10	8	8	UMARMUNG	INTEGRATION		0		-1	-1
24	5	10	9	6	ABSCHLUSS	PROJEKT		0		-1	-1
24	5	10	10	24	MAKEL	SELBSTBEWUSSTSEIN		0		-1	-1
24	5	10	11	37	NEUROSE	PSYCHOLOGIE		0		-1	-1
24	5	10	12	39	ERMORDUNG	GESTÄNDNIS		0		-1	-1
24	5	10	13	11	DIREKTOR	GESCHÄFT		0		-1	-1
24	5	10	14	14	ZUSAMMENHANG	VORZEICHEN		0		-1	-1
24	5	10	15	3	LINIE	BUS		0		-1	-1
24	5	10	16	15	PATIENT	THERAPIE		0		-1	-1
24	5	10	17	4	FAHRT	AUTOBAHN		0		-1	-1
24	5	10	18	17	KÄFER	RUINE		0		-1	-1
24	5	10	19	22	LIEGE	VERANDA		0		-1	-1
24	5	10	20	31	SAMT	STOFF		0		-1	-1
24	5	10	21	25	PARADIES	MENSCH	MENSCH	1		197540000000037	2999
24	5	10	22	32	SCHIFFBRUCH	UNGLÜCKSFALL		0		-1	-1
24	5	10	23	7	LOYALITÄT	BRUDER	BRUDERSCHAFT	0		169490000000037	4607
24	5	10	24	20	SPIRALE	FRUCHTBARKEIT	FRUCHTBARKEIT	1		305540000000037	5993
24	5	10	25	23	SCHNORCHEL	ATLANTIK		0		-1	-1
24	5	10	26	5	ANZUG	BÖRSE	BOSS	0		305559999999963	3767
24	5	10	27	1	PROGNOSE	GEWISSHEIT		0		-1	-1
24	5	10	28	28	ANKÜNDIGUNG	EXAMEN		0		-1	-1
24	5	10	29	38	REDAKTEUR	KORRESPONDENZ		0		-1	-1
24	5	10	30	35	VERLAUF	ENDUNG		0		-1	-1
24	5	10	31	13	GENAUIGKEIT	AUFMERKSAMKEIT		0		-1	-1
24	5	10	32	9	VOLK	GEMEINDE		0		-1	-1
24	5	10	33	36	GESCHLECHT	MANN	MÄNNLICH	0		113559999999963	3135
24	5	10	34	29	ZUSPITZUNG	PUNKT	PUNKT	1		1686	3079
24	5	10	35	19	DROGE	VERHEIMLICHUNG		0		-1	-1
24	5	10	36	16	STRICH	SKIZZE	SKIZZE	1		250359999999963	4097
24	5	10	37	40	PEITSCHE	MISSHANDLUNG		0		-1	-1
24	5	10	38	26	POLITIKER	ZUVERSICHT	VERSPRECHUNGEN	0		881359999999963	11565
24	5	10	39	21	ELITE	VERMÖGEN	VERMÖGEN	1		341940000000037	5399
24	5	10	40	12	ZENTIMETER	METER	METER	1		120240000000037	2439
24	6	11	1	2	UNTAUGLICHKEIT	FAHRER		0		-1	-1
24	6	11	2	38	WEG	WILLE		0		-1	-1
24	6	11	3	17	HANDSCHRIFT	BUCHSTABE		0		-1	-1
24	6	11	4	24	AUSSCHAU	GIPFEL		0		-1	-1
24	6	11	5	19	BEGNADIGUNG	DROHUNG		0		-1	-1
24	6	11	6	7	BODEN	FUND		0		-1	-1
24	6	11	7	10	ZULASSUNG	NACHWEIS	NACHWEIS	1		440759999999963	5583
24	6	11	8	22	KARTE	HINDERNIS	HINDERNIS	1		227170000000019	3903
24	6	11	9	1	SCHALTER	FLUGHAFEN	FLUGHAFEN	1		195890000000037	3805
24	6	11	10	40	WIND	ELEMENT		0		-1	-1
24	6	11	11	5	INSTITUTION	ABTEILUNG		0		-1	-1
24	6	11	12	26	HAND	GESTE		0		-1	-1
24	6	11	13	36	WALZER	GALA		0		-1	-1
24	6	11	14	16	TRAKTOR	LENKSTANGE		0		-1	-1
24	6	11	15	20	VATERUNSER	RELIGION		0		-1	-1
24	6	11	16	11	SCHEIDUNG	INSTABILITÄT		0		-1	-1
24	6	11	17	25	PHILOSOPHIE	SINN		0		-1	-1
24	6	11	18	28	VERSEUCHUNG	RATTE		0		-1	-1
24	6	11	19	4	MEDAILLE	WETTBEWERB		0		-1	-1
24	6	11	20	30	STRATEGIE	NÄHERUNG		0		-1	-1
24	6	11	21	12	ATOM	MOLEKÜL	MOLEKÜL	1		138829999999981	3949
24	6	11	22	35	BEHANDLUNG	MANDEL		0		-1	-1
24	6	11	23	18	TREIBSTOFF	KILOMETER		0		-1	-1
24	6	11	24	13	FEHLTRITT	VERANTWORTUNG		0		-1	-1
24	6	11	25	23	KATEGORIE	GÜLTIGKEIT		0		-1	-1
24	6	11	26	27	DOLCH	STICH		0		-1	-1
24	6	11	27	6	AMATEUR	HOBBY		0		-1	-1
24	6	11	28	31	KOPPEL	STIER	KUH	0		287979999999981	3640
24	6	11	29	29	BUDE	KÜHLSCHRANK		0		-1	-1
24	6	11	30	3	COMPUTER	ZEITVERTREIB		0		-1	-1
24	6	11	31	8	REKORD	ARBEITSLOSIGKEIT		0		-1	-1
24	6	11	32	33	STURZ	REGIERUNG	SYSTEM	0		298220000000019	5636
24	6	11	33	32	KRAMPF	BEIN		0		-1	-1
24	6	11	34	21	GANS	ENTE		0		-1	-1
24	6	11	35	34	SYMBOL	WAPPEN		0		-1	-1
24	6	11	36	14	LEISTUNG	PROVISION		0		-1	-1
24	6	11	37	15	ATTRAKTION	WELTWUNDER		0		-1	-1
24	6	11	38	37	HIRTE	SCHAF		0		-1	-1
24	6	11	39	39	GEWINNUNG	WERBER		0		-1	-1
24	6	11	40	9	WAHL	GREMIUM		0		-1	-1
24	7	12	1	30	DORF	ISOLATION		0		-1	-1
24	7	12	2	14	SCHLAFWANDELN	UNWIRKLICHKEIT		0		-1	-1
24	7	12	3	40	KERZE	DOCHT		0		-1	-1
24	7	12	4	25	BESTATTUNG	SELBSTMORD		0		-1	-1
24	7	12	5	19	BAHNSTEIG	ANPASSUNG		0		-1	-1
24	7	12	6	31	REICH	PROFIT		0		-1	-1
24	7	12	7	3	BEIFALL	APPLAUS	APPLAUS	1		141590000000037	2511
24	7	12	8	37	INVESTITION	KONZERN		0		-1	-1
24	7	12	9	1	EMPFINDUNG	GELASSENHEIT		0		-1	-1
24	7	12	10	10	ZAUBERKÜNSTLER	TRICK		0		-1	-1
24	7	12	11	11	PROGRAMM	KINO	KINO	1		124009999999963	2068
24	7	12	12	29	MOTOR	INDUSTRIALISIERUNG	INDUSTRIALISIERUNG	1		331990000000037	6130
24	7	12	13	17	BEGRÜNDER	PRÄSIDENT	PRÄSIDENT	1		1475.5	2996
24	7	12	14	28	UNSTERBLICHKEIT	AUFERSTEHUNG		0		-1	-1
24	7	12	15	16	FREUNDIN	ZÄRTLICHKEIT	ZÄRTLICHKEIT	1		208770000000019	4418
24	7	12	16	39	ORDNUNG	ZUCHT	ZUCHT	1		168020000000019	2409
24	7	12	17	13	STAAT	UNTERSTÜTZUNG		0		-1	-1
24	7	12	18	35	NOTLAGE	DILEMMA		0		-1	-1
24	7	12	19	12	HÖLLE	MYTHOS		0		-1	-1
24	7	12	20	32	KOORDINATION	HANDHABUNG		0		-1	-1
24	7	12	21	33	ERÖFFNUNG	GRÜNDUNG		0		-1	-1
24	7	12	22	21	LIKÖR	SEKT	SEKT	1		138890000000037	2020
24	7	12	23	5	BINDUNG	BABY		0		-1	-1
24	7	12	24	38	ABEND	MORGEN		0		-1	-1
24	7	12	25	2	GENIE	MATHEMATIK		0		-1	-1
24	7	12	26	18	PARTY	THEKE		0		-1	-1
24	7	12	27	34	BLEI	STAHL	STAHL	1		210820000000019	3516
24	7	12	28	9	ADER	GESTEIN	GESTEIN	1		152990000000037	2979
24	7	12	29	7	HIRN	STUDIE		0		-1	-1
24	7	12	30	36	EINSPARUNG	RECHNUNG		0		-1	-1
24	7	12	31	8	KARTELL	KONSENS	KONSENS	1		119990000000037	2512
24	7	12	32	23	JUGEND	SCHWIMMBAD		0		-1	-1
24	7	12	33	26	EVOLUTION	ERWEITERUNG		0		-1	-1
24	7	12	34	15	VERHAFTUNG	KLINGE		0		-1	-1
24	7	12	35	22	PARTEI	ABSTIMMUNG		0		-1	-1
24	7	12	36	6	SCHLACHTUNG	SCHWEIN	SCHWEIN	1		267690000000037	4980
24	7	12	37	27	BEEINFLUSSUNG	VERMARKTUNG		0		-1	-1
24	7	12	38	4	KLOSTER	EINSCHRÄNKUNG		0		-1	-1
24	7	12	39	24	ALARM	ÜBUNG		0		-1	-1
24	7	12	40	20	HORN	WARNUNG		0		-1	-1
24	8	13	1	7	KRANZ	NEST		0		-1	-1
24	8	13	2	4	SPRECHER	AUFRUF		0		-1	-1
24	8	13	3	35	ZUCKER	SPEISE		0		-1	-1
24	8	13	4	6	BEGEISTERUNG	GEFÜHL		0		-1	-1
24	8	13	5	3	OZEAN	KRABBE		0		-1	-1
24	8	13	6	40	REGENSCHIRM	BEDARF		0		-1	-1
24	8	13	7	27	SUBSTANZ	SEELE		0		-1	-1
24	8	13	8	24	ENTSCHLOSSENHEIT	DURCHSETZUNG		0		-1	-1
24	8	13	9	11	DOKUMENT	BESCHEINIGUNG		0		-1	-1
24	8	13	10	14	MUSIK	OPER		0		-1	-1
24	8	13	11	2	PARK	VEGETATION	VEGETATION	1		194890000000037	3740
24	8	13	12	31	TEICH	ÜBERSCHWEMMUNG		0		-1	-1
24	8	13	13	39	FREILASSUNG	AUFENTHALT		0		-1	-1
24	8	13	14	22	WIEDERHERSTELLUNG	VERSCHLECHTERUNG		0		-1	-1
24	8	13	15	38	SUBMISSION	ERNIEDRIGUNG	UNTERDRÜCKUNG	0		126990000000037	4808
24	8	13	16	18	BEWERTUNG	KELLNERIN		0		-1	-1
24	8	13	17	26	KUNSTWERK	AUFMACHUNG		0		-1	-1
24	8	13	18	16	TRAINING	PULS		0		-1	-1
24	8	13	19	8	BEWUNDERUNG	SCHÖNHEIT		0		-1	-1
24	8	13	20	34	FRAU	BLUSE		0		-1	-1
24	8	13	21	29	KONJUNKTUR	DIAGNOSE		0		-1	-1
24	8	13	22	37	FLAMME	LEUCHTE		0		-1	-1
24	8	13	23	20	ZAHL	PHYSIK		0		-1	-1
24	8	13	24	25	GERICHTSHOF	UNWAHRHEIT		0		-1	-1
24	8	13	25	9	STALL	KUH		0		-1	-1
24	8	13	26	23	STREIK	KONFLIKT	AUSEINANDERSETZUNG	0		240490000000037	8181
24	8	13	27	21	REVOLUTION	WIDERSTAND	WIDERSTAND	1		1501.5	4855
24	8	13	28	12	TRAINER	STIL		0		-1	-1
24	8	13	29	33	SENDER	NOTIZ		0		-1	-1
24	8	13	30	30	HASS	GEFECHT		0		-1	-1
24	8	13	31	13	ZAHLUNG	QUITTUNG		0		-1	-1
24	8	13	32	10	MILCH	KÄSE		0		-1	-1
24	8	13	33	19	INSEL	URLAUBER	URLAUBER	1		130409999999963	3419
24	8	13	34	5	AUFTAKT	SPIEL		0		-1	-1
24	8	13	35	32	KLEIDERSCHRANK	HANDSCHUH		0		-1	-1
24	8	13	36	15	VERBRÜDERUNG	ENTSCHULDIGUNG		0		-1	-1
24	8	13	37	28	NACHRICHT	GEBURTSTAG		0		-1	-1
24	8	13	38	17	WAFFE	KRIEG		0		-1	-1
24	8	13	39	36	KLEINIGKEIT	WAAGE		0		-1	-1
24	8	13	40	1	WAHNSINN	ANSTALT		0		-1	-1
								63
