## Supplementary material for "Vast amounts of encoded items nullify but do not reverse the effect of sleep on declarative memory": Dataset: PAL_25_1_2.xlsx

### Sheet: Tabelle1
VP_Nr	Block	VersioN	counter	pair_code	cue	correct_answer	answer		accuracy	reactiontime1	reactiontime2
25	1	13	1	14	MUSIK	OPER		0		-1	-1
25	1	13	2	40	REGENSCHIRM	BEDARF		0		-1	-1
25	1	13	3	20	ZAHL	PHYSIK		0		-1	-1
25	1	13	4	36	KLEINIGKEIT	WAAGE		0		-1	-1
25	1	13	5	39	FREILASSUNG	AUFENTHALT		0		-1	-1
25	1	13	6	9	STALL	KUH	KUH	1		5790.8	8071
25	1	13	7	17	WAFFE	KRIEG		0		-1	-1
25	1	13	8	27	SUBSTANZ	SEELE	DROGE	0		7927.7	9015
25	1	13	9	1	WAHNSINN	ANSTALT		0		-1	-1
25	1	13	10	15	VERBRÜDERUNG	ENTSCHULDIGUNG	GEMEINSCHAFT	0		5911.7	9039
25	1	13	11	21	REVOLUTION	WIDERSTAND	FREIHEIT	0		8735.7	10247
25	1	13	12	37	FLAMME	LEUCHTE	LEUCHTE	1		2415.7	12215
25	1	13	13	7	KRANZ	NEST	ROSE	0		143039999999999	3289
25	1	13	14	13	ZAHLUNG	QUITTUNG		0		-1	-1
25	1	13	15	24	ENTSCHLOSSENHEIT	DURCHSETZUNG	WILLE	0		712770000000001	8126
25	1	13	16	6	BEGEISTERUNG	GEFÜHL		0		-1	-1
25	1	13	17	11	DOKUMENT	BESCHEINIGUNG	BESCHEINIGUNG	1		3191.5	5160
25	1	13	18	32	KLEIDERSCHRANK	HANDSCHUH		0		-1	-1
25	1	13	19	38	SUBMISSION	ERNIEDRIGUNG	ERNIDRIGUNG	1		303120000000001	9399
25	1	13	20	33	SENDER	NOTIZ	MAST	0		2199.5	2863
25	1	13	21	16	TRAINING	PULS		0		-1	-1
25	1	13	22	26	KUNSTWERK	AUFMACHUNG		0		-1	-1
25	1	13	23	34	FRAU	BLUSE		0		-1	-1
25	1	13	24	25	GERICHTSHOF	UNWAHRHEIT	URTEIL	0		292389999999999	4159
25	1	13	25	22	WIEDERHERSTELLUNG	VERSCHLECHTERUNG		0		5635.5	7599
25	1	13	26	29	KONJUNKTUR	DIAGNOSE	BÖRSE	0		11694.7	17139
25	1	13	27	18	BEWERTUNG	KELLNERIN	URTEIL	0		2219.5	3123
25	1	13	28	19	INSEL	URLAUBER		0		-1	-1
25	1	13	29	8	BEWUNDERUNG	SCHÖNHEIT		0		-1	-1
25	1	13	30	5	AUFTAKT	SPIEL	SPIEL	1		4326.5	5486
25	1	13	31	10	MILCH	KÄSE	KÄSE	1		338879999999999	4567
25	1	13	32	28	NACHRICHT	GEBURTSTAG		0		-1	-1
25	1	13	33	30	HASS	GEFECHT	WUT	0		310360000000001	7368
25	1	13	34	3	OZEAN	KRABBE	KRABBE	1		338259999999998	7269
25	1	13	35	23	STREIK	KONFLIKT	WIEDERSTAND	0		302179999999999	5888
25	1	13	36	4	SPRECHER	AUFRUF		0		-1	-1
25	1	13	37	35	ZUCKER	SPEISE		0		-1	-1
25	1	13	38	12	TRAINER	STIL	STIL	1		906870000000001	10111
25	1	13	39	2	PARK	VEGETATION		0		-1	-1
25	1	13	40	31	TEICH	ÜBERSCHWEMMUNG		0		-1	-1
25	2	14	1	10	SCHMUGGEL	IMPORT	DIEBSTAHL	0		326669999999995	5274
25	2	14	2	14	WANGE	CHRIST	GESICHT	0		367060000000009	9351
25	2	14	3	22	AUTOR	ERFINDUNG		0		-1	-1
25	2	14	4	19	MINIMUM	NOTWENDIGKEIT	PRINZIP	0		638430000000005	9751
25	2	14	5	17	TECHNOLOGIE	GEHIRNWÄSCHE		0		-1	-1
25	2	14	6	16	FREUNDSCHAFT	GEFÄHRTE		0		-1	-1
25	2	14	7	9	INTENSIVSTATION	KRANKENHAUS	KRANKENHAUS	1		2534	7455
25	2	14	8	31	TOD	NOTWEHR	LEBEN	0		554380000000005	6343
25	2	14	9	33	KNOBLAUCH	VAMPIR		0		-1	-1
25	2	14	10	15	LAMM	MITTAGESSEN	KEULE	0		263169999999995	9049
25	2	14	11	24	VATER	VORBILD	MUTTER	0		147980000000005	7929
25	2	14	12	30	DIAKONIE	VERSORGUNG		0		-1	-1
25	2	14	13	34	NACHBARSCHAFT	HECKE		0		-1	-1
25	2	14	14	4	INFLATION	ENTWERTUNG	KONJUNKTUR	0		206380000000005	5327
25	2	14	15	28	SCHLÄGER	KRIMINALITÄT		0		-1	-1
25	2	14	16	11	PRÄDIKAT	PRIMA	PRIMA	1		257769999999995	3617
25	2	14	17	5	GANG	TOR		0		-1	-1
25	2	14	18	29	FAUST	GEWALT		0		-1	-1
25	2	14	19	25	FRIEDEN	ALLIANZ		0		-1	-1
25	2	14	20	2	SOLO	MUSIKINSTRUMENT	SPORT	0		691169999999995	9512
25	2	14	21	23	FLÜCHTLING	ASYL	ASYL	1		272769999999995	4077
25	2	14	22	37	PARLAMENT	KANZLER	WAHL	0		900969999999995	9989
25	2	14	23	1	GEMEINSCHAFT	ZUSAMMENARBEIT		0		-1	-1
25	2	14	24	3	IDIOT	UNSINN		0		-1	-1
25	2	14	25	20	ERKLÄRUNG	WISSENSCHAFT	WILLE	0		258369999999995	3671
25	2	14	26	21	UNABHÄNGIGKEIT	SELBSTBESTIMMUNG		0		-1	-1
25	2	14	27	13	URLAUB	AUSFALL		0		-1	-1
25	2	14	28	26	RASSE	NATIONALIST		0		-1	-1
25	2	14	29	40	LEBER	ORGAN		0		-1	-1
25	2	14	30	27	HINDERUNG	SIEGEL		0		-1	-1
25	2	14	31	7	VORBEREITUNG	VERÖFFENTLICHUNG		0		-1	-1
25	2	14	32	36	SÄUFER	WIRT		0		-1	-1
25	2	14	33	38	ZELT	ZIRKUS	PLATZ	0		728589999999991	8654
25	2	14	34	6	LIMIT	MAXIMUM	GRENZW	0		598969999999995	7505
25	2	14	35	35	LIST	NAZI		0		-1	-1
25	2	14	36	32	SCHLUSSFOLGERUNG	KONSEQUENZ		0		-1	-1
25	2	14	37	8	EXPERIMENT	UNTERSUCHUNG	STUDIE	0		473569999999995	6963
25	2	14	38	18	KONFRONTATION	RACHE	STREIT	0		453989999999991	6479
25	2	14	39	39	GESELLSCHAFT	EINHEIT		0		-1	-1
25	2	14	40	12	UNHEIL	ALPTRAUM		0		-1	-1
25	3	15	1	40	BEARBEITUNG	HONORAR		0		626339999999991	7171
25	3	15	2	6	MANDANT	RECHT	URTEIL	0		863979999999981	9707
25	3	15	3	35	GOTT	VEREHRUNG		0		-1	-1
25	3	15	4	28	BILD	FOTO	FOTO	1		513579999999981	6040
25	3	15	5	5	STÜTZE	BEGLEITER	GELENK	0		116592000000002	13704
25	3	15	6	27	KUNST	ARTIST		0		-1	-1
25	3	15	7	26	POLIZEI	EINSATZ		0		4448	5849
25	3	15	8	8	GELIEBTE	GEHEIMNIS	AFFÄRE	0		101712999999998	11621
25	3	15	9	38	GEGNER	WAFFENSTILLSTAND	FEIND	0		896779999999981	10017
25	3	15	10	4	BRILLE	KRAWATTE		0		-1	-1
25	3	15	11	11	SCHÄTZUNG	SPEKULATION		0		-1	-1
25	3	15	12	19	ARBEITER	EINKOMMEN		0		-1	-1
25	3	15	13	3	VORSTAND	LEITER		0		-1	-1
25	3	15	14	14	REGIME	ZERSCHLAGUNG	GEGNER	0		2480	3688
25	3	15	15	21	AUSEINANDERSETZUNG	ÜBERLEGUNG	KAMPF	0		970070000000019	11407
25	3	15	16	15	TRITT	SOHLE		0		-1	-1
25	3	15	17	22	STROH	WALDBRAND		0		-1	-1
25	3	15	18	37	BEFRAGUNG	MEHRHEIT	ANALYSE	0		7808	9088
25	3	15	19	31	ERMITTLUNG	SCHULD	VERFAHREN	0		222389999999991	4169
25	3	15	20	17	KOOPERATION	MITHILFE		0		-1	-1
25	3	15	21	24	AKTEUR	DRAMATIK		0		-1	-1
25	3	15	22	1	PYRAMIDE	ARCHITEKTUR	ARCHITEKT	0		188989999999991	3839
25	3	15	23	29	INTERVENTION	STREIT	STREIT	1		292189999999991	4274
25	3	15	24	9	SUBKULTUR	UNTERGRUND	UNTERGRUND	1		477979999999981	6815
25	3	15	25	12	TECHNIKER	INGENIEUR	PROBLEM	0		111508999999999	12759
25	3	15	26	20	REGENBOGEN	FARBE		0		-1	-1
25	3	15	27	25	DRECK	VERUNREINIGUNG		0		-1	-1
25	3	15	28	30	ERDBALL	WELTKARTE	STEIN	0		1824	3257
25	3	15	29	13	WANDEL	ZWISCHENZEIT	ZEIT	0		3990	4814
25	3	15	30	34	PATRIOTISMUS	EXTREMISMUS	NATIONALISMUS	0		218079999999981	5847
25	3	15	31	16	SONNE	GRAD	STERN	0		786389999999991	9707
25	3	15	32	10	ZOO	BÄR		0		-1	-1
25	3	15	33	33	TAGEBUCH	BIOGRAPHIE	GEHEIMNIS	0		446810000000009	5896
25	3	15	34	39	DESSERT	HONIG		0		-1	-1
25	3	15	35	2	UNTERSCHRIFT	FORMULAR		0		-1	-1
25	3	15	36	7	DONNER	BLITZ		0		-1	-1
25	3	15	37	36	INFORMATIK	PROGRAMMIERUNG	GENIE	0		745479999999981	8547
25	3	15	38	18	ERNÄHRUNG	EIWEIß	PROTEIN	0		319589999999991	4732
25	3	15	39	23	OPPOSITION	VERWEIGERUNG		0		-1	-1
25	3	15	40	32	FORMEL	BERECHNUNG		0		-1	-1
25	4	16	1	1	BEHÖRDE	KÜNDIGUNG	AMT	0		296029999999981	3698
25	4	16	2	13	JOURNALIST	PRESSEFREIHEIT		0		-1	-1
25	4	16	3	21	RANG	HIERARCHIE		0		-1	-1
25	4	16	4	14	KOCH	OFEN		0		-1	-1
25	4	16	5	3	SEE	WASSER	FAHRER	0		927910000000009	10562
25	4	16	6	38	PRIESTER	KATHEDRALE		0		-1	-1
25	4	16	7	10	FLÄCHE	ZENTRUM		0		-1	-1
25	4	16	8	24	MODE	HOSE		0		-1	-1
25	4	16	9	18	ASSISTENT	PROFESSION	PROFESSION	1		465070000000019	7239
25	4	16	10	22	DIREKTION	BESCHLUSS	LEITUNG	0		110706000000001	12328
25	4	16	11	27	ROUTE	HEIMWEG		0		-1	-1
25	4	16	12	23	BOSS	HEMD	HEMD	1		1919	2911
25	4	16	13	16	BIRKE	LAUB		0		-1	-1
25	4	16	14	37	MÖRDER	SÜNDE	WAFFE	0		259379999999981	5379
25	4	16	15	29	GERICHT	VERHANDLUNG	URTEIL	0		1694.5	3019
25	4	16	16	28	BOOT	MATROSE	HAUS	0		8550	9966
25	4	16	17	26	PUBLIKUM	ZUSCHAUER		0		-1	-1
25	4	16	18	34	STUDENT	KLAUSUR		0		-1	-1
25	4	16	19	32	BAUER	FARM		0		-1	-1
25	4	16	20	11	PHASE	STADIUM		0		-1	-1
25	4	16	21	2	GEFAHR	HAI	BEDROHUNG	0		3051.5	4799
25	4	16	22	9	SCHNITT	FILM	WERK	0		3839	8807
25	4	16	23	25	CHARAKTER	OFFENHEIT		0		-1	-1
25	4	16	24	15	VISUM	TOURISMUS	AUFENTHALT	0		305220000000019	4879
25	4	16	25	17	JUSTIZ	GLAUBWÜRDIGKEIT	BEHÖRDE	0		246020000000019	3794
25	4	16	26	4	UNRECHT	BENACHTEILIGUNG	GERECHTIGKEIT	0		7455	9727
25	4	16	27	12	KAPITALISMUS	KOMMUNISMUS	SOZIALISMUS	0		2863	5356
25	4	16	28	7	KOMMENTAR	PRESSE	ZEITUNG	0		5889.5	8018
25	4	16	29	31	EXEKUTION	ERSCHIEßUNG	MORD	0		274320000000019	3711
25	4	16	30	36	BOMBE	TERRORIST		0		-1	-1
25	4	16	31	20	ANLAGE	RENDITE	KAPITAL	0		361220000000019	9228
25	4	16	32	6	BEVÖLKERUNG	MASSE	SCHICHT	0		286320000000019	4111
25	4	16	33	39	FLIRT	ROMANTIK		0		-1	-1
25	4	16	34	8	BEFUGNIS	ERMÄCHTIGUNG		0		-1	-1
25	4	16	35	5	NATION	EINIGKEIT		0		-1	-1
25	4	16	36	35	FREUDE	LUST		0		-1	-1
25	4	16	37	33	VERGÜTUNG	GELD	BEZAHLUNG	0		117872999999998	20006
25	4	16	38	40	VIRUS	ERREGER		0		-1	-1
25	4	16	39	19	AFFÄRE	PARTNERSCHAFT	ORGASMUS	0		569820000000019	7306
25	4	16	40	30	AUSKUNFT	PROPAGANDA		0		-1	-1
25	5	1	1	18	TRINKSPRUCH	SPRICHWORT		0		355329999999981	4689
25	5	1	2	26	SKLAVE	KÖNIG		0		-1	-1
25	5	1	3	33	RÜSTUNG	ANGRIFF		0		-1	-1
25	5	1	4	12	NUTZEN	KOSTEN	KOSTEN	1		280920000000019	4431
25	5	1	5	40	PUPPE	KIND	SPIEL	0		233529999999981	3191
25	5	1	6	27	GRUNDRECHT	VERFASSUNG	VERFASSUNG	1		202420000000019	3383
25	5	1	7	19	ERDE	STEIN	STEIN	1		217040000000037	3109
25	5	1	8	28	URHEBER	KAUSALITÄT		0		658329999999981	9423
25	5	1	9	16	VOGEL	KATZE	LUFT	0		603640000000037	6986
25	5	1	10	2	MASCHINE	APPARAT		0		-1	-1
25	5	1	11	34	EMPFEHLUNG	RAT		0		-1	-1
25	5	1	12	17	STAUB	SAUBERKEIT		0		856720000000019	20001
25	5	1	13	29	MANGEL	VERZICHT	BEDARF	0		102654000000004	12076
25	5	1	14	10	ABSPRACHE	VERTRAG		0		-1	-1
25	5	1	15	20	INFORMATION	INHALT		0		-1	-1
25	5	1	16	8	BARGELD	WERT		0		-1	-1
25	5	1	17	22	LÖSUNG	PROBLEM	FRAGE	0		135349000000004	14343
25	5	1	18	31	NÄSSE	GEWITTER		0		-1	-1
25	5	1	19	4	STURM	WINDHAUCH		0		-1	-1
25	5	1	20	5	BERUF	ANERKENNUNG		0		-1	-1
25	5	1	21	11	GEHIRN	BEWUSSTSEIN		0		703120000000019	8498
25	5	1	22	13	KUGEL	QUADRAT	QUADER	0		920520000000019	10710
25	5	1	23	39	SCHAMGEFÜHL	KÖRPER		0		-1	-1
25	5	1	24	38	FÄHIGKEIT	VERANLAGUNG		0		-1	-1
25	5	1	25	6	CHAOS	STRUKTUR		0		-1	-1
25	5	1	26	15	BECHER	KAFFEE		0		-1	-1
25	5	1	27	25	SPASS	FEIER		0		-1	-1
25	5	1	28	32	EINGEBUNG	IDEE	ERLEUCHTUNG	0		246220000000019	3886
25	5	1	29	7	ZEITUNG	DRUCK	KOMMENTAR	0		342570000000019	4967
25	5	1	30	30	BEGRIFF	BEDEUTUNG	WORT	0		473520000000019	5514
25	5	1	31	36	RÜCKSCHRITT	VERGANGENHEIT	VERGANGENHEIT	1		389959999999963	5916
25	5	1	32	1	PELZ	FUCHS		0		-1	-1
25	5	1	33	9	FORM	KREIS	KERN	0		269529999999981	3575
25	5	1	34	35	FIGUR	BRETT	WELLE	0		387929999999981	6031
25	5	1	35	24	BEDÜRFNIS	WERBUNG		0		-1	-1
25	5	1	36	37	ANEKDOTE	WITZ	WITZ	1		355120000000019	5183
25	5	1	37	3	STILLE	EINSAMKEIT	FRIEDEN	0		486879999999981	6015
25	5	1	38	23	SÄNGER	KÜNSTLER		0		-1	-1
25	5	1	39	14	STERN	WEIHNACHTEN	HIMMEL	0		327840000000037	4471
25	5	1	40	21	DEMOKRATIE	SYSTEM	GERECHTIGKEIT	0		4967	6647
25	6	2	1	9	GESPENST	ERSCHEINUNG	FURCHT	0		395170000000019	5143
25	6	2	2	25	DISZIPLIN	GEHORSAM	PROBLEM	0		178529999999981	2921
25	6	2	3	33	ERLÖSUNG	HIMMELREICH		0		-1	-1
25	6	2	4	24	GNADE	BARMHERZIGKEIT		0		-1	-1
25	6	2	5	14	HAUT	BLUT		0		-1	-1
25	6	2	6	28	UHR	KIRCHE		0		-1	-1
25	6	2	7	4	KRITIK	ZWEIFEL		0		-1	-1
25	6	2	8	15	SEEGANG	DAMPFER		0		-1	-1
25	6	2	9	8	BERG	HÜTTE	FAHRT	0		2727.5	3839
25	6	2	10	2	MALER	PIANIST	FARBE	0		515929999999981	6367
25	6	2	11	30	SPRACHE	AKUSTIK		0		-1	-1
25	6	2	12	23	BUNGALOW	SIEDLUNG		0		-1	-1
25	6	2	13	34	PRÜFUNG	MISSERFOLG		0		2223.5	4257
25	6	2	14	12	KOMÖDIE	DRAMA	DRAMA	1		101332999999998	11597
25	6	2	15	31	HÄRTE	KRAFT		0		-1	-1
25	6	2	16	13	TIER	FROSCH		0		-1	-1
25	6	2	17	36	AUSWERTUNG	ERGEBNIS		0		-1	-1
25	6	2	18	7	GRAS	VIEH		0		-1	-1
25	6	2	19	17	VERSCHLEIERUNG	KOPFTUCH		0		-1	-1
25	6	2	20	40	POSTKUTSCHE	PFERD		0		-1	-1
25	6	2	21	38	NEFFE	GROSSMUTTER	GROSSMUTTER	1		345520000000019	5801
25	6	2	22	1	BLICK	PERSPEKTIVE	TAL	0		6221.5	7109
25	6	2	23	16	KRITERIUM	AUSWAHL		0		-1	-1
25	6	2	24	29	TAL	WIESE		0		752729999999981	8885
25	6	2	25	3	VERLUST	ABNAHME	HOFFNUNG	0		2001.5	3633
25	6	2	26	39	FASS	KELLER	BODEN	0		3695.5	4591
25	6	2	27	26	FRAGE	EINWAND		0		-1	-1
25	6	2	28	10	ILLUSION	WAHRNEHMUNG		0		-1	-1
25	6	2	29	37	DÄMMERUNG	MORGENGRAUEN	ABENDROT	0		5047.5	7623
25	6	2	30	32	TRAUM	WIRKLICHKEIT	GEDANKE	0		544570000000019	9183
25	6	2	31	35	ANFORDERUNG	SCHWIERIGKEIT		0		-1	-1
25	6	2	32	18	SCHMETTERLING	BLÜTE		0		-1	-1
25	6	2	33	20	BEGRÜSSUNG	FREUNDLICHKEIT		0		-1	-1
25	6	2	34	27	SCHICKSAL	IRONIE		0		-1	-1
25	6	2	35	21	ANSTAND	SITTE		0		-1	-1
25	6	2	36	22	MACHT	HERRSCHER		0		-1	-1
25	6	2	37	5	FREUND	VERTRAUEN		0		378129999999981	5629
25	6	2	38	6	ZUWACHS	FORTSCHRITT		0		-1	-1
25	6	2	39	19	GEISEL	GEFANGENER		0		-1	-1
25	6	2	40	11	EHE	VERLOBUNG		0		-1	-1
25	7	3	1	23	ARMUT	ELEND	REICHTUM	0		240159999999963	3681
25	7	3	2	2	VULKAN	EXPLOSION	AUSBRUCH	0		271959999999963	3839
25	7	3	3	20	LARVE	RAUPE	NEST	0		316770000000019	4543
25	7	3	4	36	JUNGE	MÄDCHEN		0		-1	-1
25	7	3	5	39	GESCHREI	PANIK		0		-1	-1
25	7	3	6	3	TÄUSCHUNG	ECHTHEIT		0		-1	-1
25	7	3	7	12	DAMPF	LOKOMOTIVE	MASCHINE	0		420979999999981	5727
25	7	3	8	32	CHANCE	BEGEGNUNG	GLÜCK	0		2911.5	3855
25	7	3	9	26	BEWEIS	TATSACHE		0		-1	-1
25	7	3	10	17	GEIST	FLASCHE		0		-1	-1
25	7	3	11	38	DEFINITION	KONZEPT		0		-1	-1
25	7	3	12	31	VERGLEICH	GLEICHNIS		0		-1	-1
25	7	3	13	14	FORDERUNG	GEHALT		0		-1	-1
25	7	3	14	37	WOLLE	KLEIDUNG		0		-1	-1
25	7	3	15	29	PUDDING	SÜSSIGKEITEN		0		-1	-1
25	7	3	16	8	MEINEID	EHRENHAFTIGKEIT		0		-1	-1
25	7	3	17	35	PROFIL	QUERSCHNITT		0		-1	-1
25	7	3	18	25	ZWIELICHT	UNTERWELT	UNLICHT	0		586970000000019	7525
25	7	3	19	18	GEDÄCHTNIS	ELEFANT	LÜCKE	0		1557	2911
25	7	3	20	22	ZEIT	URSPRUNG		0		1823.5	7999
25	7	3	21	33	AUTO	PRESTIGE		0		-1	-1
25	7	3	22	19	GESUNDHEIT	IMPFUNG		0		-1	-1
25	7	3	23	40	PLAN	GROSSSTADT		0		-1	-1
25	7	3	24	16	GEBÄUDE	HOTEL		0		-1	-1
25	7	3	25	21	STOLZ	RUHM	VORURTEIL	0		946779999999981	12215
25	7	3	26	11	APFEL	PFIRSICH		0		-1	-1
25	7	3	27	5	INDUSTRIE	BRANCHE		0		11479.5	13655
25	7	3	28	10	LEIDENSCHAFT	KUSS		0		-1	-1
25	7	3	29	15	PAPIER	BRIEF		0		-1	-1
25	7	3	30	9	ANSICHT	MEINUNG		0		-1	-1
25	7	3	31	6	BESITZ	ANTEIL		0		-1	-1
25	7	3	32	1	GIFT	MORD		0		-1	-1
25	7	3	33	30	TAT	ABSICHT		0		-1	-1
25	7	3	34	27	ALKOHOL	OPIUM		0		-1	-1
25	7	3	35	7	NORM	MORAL	WERT	0		423770000000019	6013
25	7	3	36	4	STUHL	SESSEL	LEHNE	0		2063.5	3032
25	7	3	37	13	HELDENMUT	TAPFERKEIT		0		-1	-1
25	7	3	38	34	ERDGESCHOSS	DACHBODEN		0		-1	-1
25	7	3	39	28	SEGEN	SCHÖPFER		0		-1	-1
25	7	3	40	24	RICHTER	GERECHTIGKEIT	GERICHT	0		425170000000019	5519
25	8	4	1	24	LABYRINTH	SUCHE	IRRWEG	0		5976.5	7026
25	8	4	2	21	DIAMANT	GOLD		0		-1	-1
25	8	4	3	2	SCHÜLER	DOZENT	PROFESSOR	0		375959999999963	8447
25	8	4	4	26	DICKICHT	WALD		0		-1	-1
25	8	4	5	9	LAUNE	HUMOR		0		-1	-1
25	8	4	6	11	AUFGABE	ERLEDIGUNG		0		-1	-1
25	8	4	7	38	SAUERSTOFF	LUFT		0		-1	-1
25	8	4	8	10	ZIEL	RICHTUNG		0		-1	-1
25	8	4	9	30	MUSIKER	AKKORDEON		0		-1	-1
25	8	4	10	23	GEDICHT	LIEBE		0		-1	-1
25	8	4	11	31	MERKMAL	DETAIL		0		-1	-1
25	8	4	12	17	KLIPPE	ABGRUND		0		-1	-1
25	8	4	13	3	SALAT	GARTEN		0		-1	-1
25	8	4	14	8	GLÜCK	ZUFALL		0		-1	-1
25	8	4	15	33	BEGABUNG	VERERBUNG		0		-1	-1
25	8	4	16	16	ERFORSCHUNG	PATENT		0		-1	-1
25	8	4	17	39	GESCHICHTE	ENTWICKLUNG		0		-1	-1
25	8	4	18	13	NAGEL	METALL	HAMMER	0		523180000000075	6391
25	8	4	19	22	ZIMMER	ECKE	HAUS	0		19167.5	19975
25	8	4	20	27	VERRAT	TREUE		0		-1	-1
25	8	4	21	5	MÖNCH	NONNE		0		-1	-1
25	8	4	22	7	HIMMEL	FIRMAMENT	HÖLLE	0		356959999999963	5393
25	8	4	23	1	GRUPPE	VERSAMMLUNG	GEMEINSCHAFT	0		231580000000075	3951
25	8	4	24	28	GÖTTIN	GEBET		0		-1	-1
25	8	4	25	18	BESESSENHEIT	TEUFEL	WAHNSINN	0		381559999999963	5183
25	8	4	26	36	POLIZIST	WACHE	RECHT	0		315159999999963	4071
25	8	4	27	40	GENUSS	ZIGARRE		0		-1	-1
25	8	4	28	37	ANGST	SCHLANGE		0		-1	-1
25	8	4	29	20	ANDEUTUNG	VERDACHT		0		-1	-1
25	8	4	30	12	THEORIE	AUSNAHME		0		-1	-1
25	8	4	31	19	BETRAG	WECHSEL		0		-1	-1
25	8	4	32	32	DIENER	HALTUNG		0		-1	-1
25	8	4	33	6	STIRN	KINN		0		-1	-1
25	8	4	34	29	ANFÜHRER	CHEF		0		-1	-1
25	8	4	35	15	MOOR	SUMPF		0		-1	-1
25	8	4	36	35	FAHNE	EROBERUNG		0		-1	-1
25	8	4	37	34	SCHLEMMER	LECKERBISSEN		0		-1	-1
25	8	4	38	4	ANGEBOT	MARKT	NACHFRAGE	0		418230000000075	5779
25	8	4	39	14	ERGÄNZUNG	ZUSATZ	ERWEITERUNG	0		333159999999963	4963
25	8	4	40	25	BETTLER	UNGLÜCK		0		-1	-1
								23
