## Supplementary material for "Vast amounts of encoded items nullify but do not reverse the effect of sleep on declarative memory": Dataset: PAL_25_1_3.xlsx

### Sheet: Sheet1
VP_Nr	Block	VersioN	counter	pair_code	cue	correct_answer	answer		accuracy	reactiontime1	reactiontime2
25	1	13	1	22	WIEDERHERSTELLUNG	VERSCHLECHTERUNG		0		4775.8	8683
25	1	13	2	3	OZEAN	KRABBE	KRABBE	1		1310.7	2389
25	1	13	3	12	TRAINER	STIL	STIL	1		2811.1	3690
25	1	13	4	5	AUFTAKT	SPIEL	SPIEL	1		1151.8	1949
25	1	13	5	2	PARK	VEGETATION	WALD	0		5639.1	6438
25	1	13	6	13	ZAHLUNG	QUITTUNG		0		-1	-1
25	1	13	7	9	STALL	KUH	KUH	1		2316	3151
25	1	13	8	21	REVOLUTION	WIDERSTAND	WIEDERSTAND	1		3023.9	5113
25	1	13	9	4	SPRECHER	AUFRUF		0		-1	-1
25	1	13	10	33	SENDER	NOTIZ		0		-1	-1
25	1	13	11	17	WAFFE	KRIEG	MUNITION	0		3526.8	5310
25	1	13	12	14	MUSIK	OPER		0		-1	-1
25	1	13	13	10	MILCH	KÄSE	KÄSE	1		222339999999999	3240
25	1	13	14	24	ENTSCHLOSSENHEIT	DURCHSETZUNG	MUT	0		6231.8	7057
25	1	13	15	34	FRAU	BLUSE		0		-1	-1
25	1	13	16	7	KRANZ	NEST		0		-1	-1
25	1	13	17	6	BEGEISTERUNG	GEFÜHL		0		-1	-1
25	1	13	18	16	TRAINING	PULS	PROTEIN	0		3966.7	5694
25	1	13	19	20	ZAHL	PHYSIK	KOPF	0		401860000000001	4639
25	1	13	20	39	FREILASSUNG	AUFENTHALT	VERURTEILUNG	0		4231.8	6792
25	1	13	21	26	KUNSTWERK	AUFMACHUNG		0		-1	-1
25	1	13	22	19	INSEL	URLAUBER		0		-1	-1
25	1	13	23	32	KLEIDERSCHRANK	HANDSCHUH		0		-1	-1
25	1	13	24	23	STREIK	KONFLIKT	WIEDERSTAND	0		4202.7	10594
25	1	13	25	31	TEICH	ÜBERSCHWEMMUNG	BACH	0		5457.2	6225
25	1	13	26	36	KLEINIGKEIT	WAAGE		0		-1	-1
25	1	13	27	8	BEWUNDERUNG	SCHÖNHEIT		0		-1	-1
25	1	13	28	29	KONJUNKTUR	DIAGNOSE	BÖRSE	0		328789999999999	9912
25	1	13	29	25	GERICHTSHOF	UNWAHRHEIT	MANDANT	0		151989999999999	6279
25	1	13	30	15	VERBRÜDERUNG	ENTSCHULDIGUNG	GEMEINSCHAFT	0		281489999999999	6151
25	1	13	31	38	SUBMISSION	ERNIEDRIGUNG	ERNIEDRIGUNG	1		143989999999999	3431
25	1	13	32	37	FLAMME	LEUCHTE	LEUCHTE	1		366060000000001	6936
25	1	13	33	27	SUBSTANZ	SEELE	DROGE	0		345470000000001	4239
25	1	13	34	11	DOKUMENT	BESCHEINIGUNG	BESCHEINIGUNG	1		210370000000001	3789
25	1	13	35	1	WAHNSINN	ANSTALT	CHAOS	0		512970000000001	8379
25	1	13	36	30	HASS	GEFECHT	LIEBE	0		254989999999999	3229
25	1	13	37	40	REGENSCHIRM	BEDARF		0		-1	-1
25	1	13	38	28	NACHRICHT	GEBURTSTAG		0		-1	-1
25	1	13	39	18	BEWERTUNG	KELLNERIN		0		-1	-1
25	1	13	40	35	ZUCKER	SPEISE	SALZ	0		274389999999999	3581
25	2	14	1	36	SÄUFER	WIRT	WEIN	0		246089999999991	3151
25	2	14	2	9	INTENSIVSTATION	KRANKENHAUS	KRANKENHAUS	1		2531	4684
25	2	14	3	11	PRÄDIKAT	PRIMA	PRIMA	1		144810000000009	2320
25	2	14	4	28	SCHLÄGER	KRIMINALITÄT		0		-1	-1
25	2	14	5	38	ZELT	ZIRKUS		0		-1	-1
25	2	14	6	16	FREUNDSCHAFT	GEFÄHRTE		0		-1	-1
25	2	14	7	7	VORBEREITUNG	VERÖFFENTLICHUNG		0		-1	-1
25	2	14	8	26	RASSE	NATIONALIST	ART	0		5208	5984
25	2	14	9	29	FAUST	GEWALT	ARM	0		797610000000009	8688
25	2	14	10	31	TOD	NOTWEHR	ANWALT	0		792010000000009	15032
25	2	14	11	33	KNOBLAUCH	VAMPIR	ZWIEBEL	0		5208	8096
25	2	14	12	40	LEBER	ORGAN		0		-1	-1
25	2	14	13	19	MINIMUM	NOTWENDIGKEIT	PRINZIP	0		661810000000009	8019
25	2	14	14	8	EXPERIMENT	UNTERSUCHUNG	STUDIE	0		2103	3103
25	2	14	15	27	HINDERUNG	SIEGEL		0		-1	-1
25	2	14	16	6	LIMIT	MAXIMUM	GRENZE	0		5160	6040
25	2	14	17	39	GESELLSCHAFT	EINHEIT	GEMEINSCHAFT	0		175210000000009	3456
25	2	14	18	37	PARLAMENT	KANZLER	WAHL	0		3000	3712
25	2	14	19	22	AUTOR	ERFINDUNG	BUCH	0		317219999999995	3770
25	2	14	20	14	WANGE	CHRIST	GESICHT	0		574669999999995	7005
25	2	14	21	1	GEMEINSCHAFT	ZUSAMMENARBEIT	NATION	0		733510000000009	8404
25	2	14	22	32	SCHLUSSFOLGERUNG	KONSEQUENZ		0		-1	-1
25	2	14	23	3	IDIOT	UNSINN		0		-1	-1
25	2	14	24	35	LIST	NAZI		0		-1	-1
25	2	14	25	4	INFLATION	ENTWERTUNG	KONJUNKTUR	0		1848	3976
25	2	14	26	20	ERKLÄRUNG	WISSENSCHAFT	BEWERTUNG	0		8312	9899
25	2	14	27	24	VATER	VORBILD	MUTTER	0		1580	5133
25	2	14	28	5	GANG	TOR		0		-1	-1
25	2	14	29	25	FRIEDEN	ALLIANZ	HIMMEL	0		465889999999991	5979
25	2	14	30	13	URLAUB	AUSFALL		0		3744	6224
25	2	14	31	15	LAMM	MITTAGESSEN		0		305610000000009	3936
25	2	14	32	30	DIAKONIE	VERSORGUNG	HILFE	0		307189999999991	5064
25	2	14	33	2	SOLO	MUSIKINSTRUMENT	SPORT	0		172810000000009	3264
25	2	14	34	12	UNHEIL	ALPTRAUM		0		-1	-1
25	2	14	35	21	UNABHÄNGIGKEIT	SELBSTBESTIMMUNG	DEMOKRATIE	0		318819999999995	4808
25	2	14	36	23	FLÜCHTLING	ASYL	ASYL	1		146039999999991	2369
25	2	14	37	10	SCHMUGGEL	IMPORT		0		-1	-1
25	2	14	38	18	KONFRONTATION	RACHE	STREIT	0		184810000000009	3200
25	2	14	39	17	TECHNOLOGIE	GEHIRNWÄSCHE		0		257480000000005	3640
25	2	14	40	34	NACHBARSCHAFT	HECKE	GEMEINSCHAFT	0		2680	7457
25	3	15	1	31	ERMITTLUNG	SCHULD		0		-1	-1
25	3	15	2	8	GELIEBTE	GEHEIMNIS	ORGASMUS	0		367120000000019	5663
25	3	15	3	40	BEARBEITUNG	HONORAR		0		-1	-1
25	3	15	4	28	BILD	FOTO	FOTO	1		243970000000019	4128
25	3	15	5	35	GOTT	VEREHRUNG	HIMMEL	0		3423	4887
25	3	15	6	21	AUSEINANDERSETZUNG	ÜBERLEGUNG	KAMPF	0		431120000000019	6015
25	3	15	7	27	KUNST	ARTIST	MUSIK	0		720889999999991	8183
25	3	15	8	5	STÜTZE	BEGLEITER	BEIN	0		7503	8831
25	3	15	9	24	AKTEUR	DRAMATIK	FILM	0		4351	6151
25	3	15	10	23	OPPOSITION	VERWEIGERUNG	ARGUMENT	0		109592000000002	12687
25	3	15	11	20	REGENBOGEN	FARBE		0		-1	-1
25	3	15	12	9	SUBKULTUR	UNTERGRUND	UNTERGRUND	1		334320000000019	5308
25	3	15	13	10	ZOO	BÄR	LÖWE	0		102192000000002	11123
25	3	15	14	33	TAGEBUCH	BIOGRAPHIE	STIFT	0		295620000000019	4095
25	3	15	15	22	STROH	WALDBRAND		0		-1	-1
25	3	15	16	2	UNTERSCHRIFT	FORMULAR		0		-1	-1
25	3	15	17	30	ERDBALL	WELTKARTE	STEIN	0		148720000000019	2391
25	3	15	18	17	KOOPERATION	MITHILFE	MITARBEIT	0		182320000000019	3311
25	3	15	19	18	ERNÄHRUNG	EIWEIß	PROTEIN	0		383120000000019	5279
25	3	15	20	7	DONNER	BLITZ	HAGEL	0		352720000000019	4399
25	3	15	21	25	DRECK	VERUNREINIGUNG	SCHMUTZ	0		276239999999991	4071
25	3	15	22	29	INTERVENTION	STREIT	STREIT	1		241279999999981	3335
25	3	15	23	36	INFORMATIK	PROGRAMMIERUNG		0		-1	-1
25	3	15	24	16	SONNE	GRAD	MOND	0		517079999999981	6949
25	3	15	25	14	REGIME	ZERSCHLAGUNG	REGIERUNG	0		395320000000019	5183
25	3	15	26	32	FORMEL	BERECHNUNG	MATHEMATIK	0		279739999999991	4408
25	3	15	27	11	SCHÄTZUNG	SPEKULATION		0		-1	-1
25	3	15	28	39	DESSERT	HONIG		0		-1	-1
25	3	15	29	4	BRILLE	KRAWATTE	AUGE	0		3719	4291
25	3	15	30	1	PYRAMIDE	ARCHITEKTUR	ARCHITEKT	0		1531	3059
25	3	15	31	26	POLIZEI	EINSATZ	STREIFE	0		552720000000019	6495
25	3	15	32	37	BEFRAGUNG	MEHRHEIT	ERMITTLUNG	0		215820000000019	3719
25	3	15	33	38	GEGNER	WAFFENSTILLSTAND	FEIND	0		456720000000019	5511
25	3	15	34	12	TECHNIKER	INGENIEUR	LICHT	0		196720000000019	2767
25	3	15	35	19	ARBEITER	EINKOMMEN		0		-1	-1
25	3	15	36	15	TRITT	SOHLE		0		-1	-1
25	3	15	37	13	WANDEL	ZWISCHENZEIT	ZEIT	0		150820000000019	2077
25	3	15	38	6	MANDANT	RECHT	URTEIL	0		207870000000019	3055
25	3	15	39	3	VORSTAND	LEITER	LEITUNG	0		356720000000019	4519
25	3	15	40	34	PATRIOTISMUS	EXTREMISMUS	NATIONALISMUS	0		203120000000019	5465
25	4	16	1	26	PUBLIKUM	ZUSCHAUER	LIEBLING	0		280820000000019	5745
25	4	16	2	18	ASSISTENT	PROFESSION		0		-1	-1
25	4	16	3	19	AFFÄRE	PARTNERSCHAFT	ORGASMUS	0		155520000000019	2931
25	4	16	4	2	GEFAHR	HAI		0		-1	-1
25	4	16	5	8	BEFUGNIS	ERMÄCHTIGUNG		0		-1	-1
25	4	16	6	3	SEE	WASSER		0		-1	-1
25	4	16	7	13	JOURNALIST	PRESSEFREIHEIT	ZEITUNG	0		172489999999991	2631
25	4	16	8	20	ANLAGE	RENDITE		0		267129999999981	4895
25	4	16	9	39	FLIRT	ROMANTIK		0		-1	-1
25	4	16	10	9	SCHNITT	FILM		0		-1	-1
25	4	16	11	24	MODE	HOSE	STIL	0		679139999999991	7719
25	4	16	12	40	VIRUS	ERREGER	INFEKTION	0		165520000000019	3361
25	4	16	13	7	KOMMENTAR	PRESSE	ZEITUNG	0		193139999999991	2875
25	4	16	14	36	BOMBE	TERRORIST	KRIEG	0		399920000000019	4991
25	4	16	15	38	PRIESTER	KATHEDRALE	GOTT	0		189529999999981	2731
25	4	16	16	31	EXEKUTION	ERSCHIEßUNG	MORD	0		804339999999991	8749
25	4	16	17	6	BEVÖLKERUNG	MASSE	NATION	0		2150.5	3179
25	4	16	18	1	BEHÖRDE	KÜNDIGUNG		0		-1	-1
25	4	16	19	10	FLÄCHE	ZENTRUM		0		-1	-1
25	4	16	20	14	KOCH	OFEN		0		-1	-1
25	4	16	21	34	STUDENT	KLAUSUR		0		136312999999998	20001
25	4	16	22	35	FREUDE	LUST		0		-1	-1
25	4	16	23	25	CHARAKTER	OFFENHEIT		0		-1	-1
25	4	16	24	29	GERICHT	VERHANDLUNG	URTEIL	0		118320000000019	2479
25	4	16	25	12	KAPITALISMUS	KOMMUNISMUS	SOZIALISMUS	0		229529999999981	4215
25	4	16	26	30	AUSKUNFT	PROPAGANDA	ANKUNFT	0		248739999999991	3759
25	4	16	27	16	BIRKE	LAUB	LERCHE	0		243929999999981	3887
25	4	16	28	4	UNRECHT	BENACHTEILIGUNG		0		-1	-1
25	4	16	29	15	VISUM	TOURISMUS	ASYLANT	0		503920000000019	6511
25	4	16	30	28	BOOT	MATROSE	HAUS	0		207939999999991	2695
25	4	16	31	11	PHASE	STADIUM		0		-1	-1
25	4	16	32	23	BOSS	HEMD	HEMD	1		126470000000019	2169
25	4	16	33	22	DIREKTION	BESCHLUSS	LEITUNG	0		363939999999991	6249
25	4	16	34	27	ROUTE	HEIMWEG	STRASSE	0		2071	3219
25	4	16	35	32	BAUER	FARM		0		-1	-1
25	4	16	36	21	RANG	HIERARCHIE		0		-1	-1
25	4	16	37	37	MÖRDER	SÜNDE	VERURTEILUNG	0		340739999999991	6471
25	4	16	38	5	NATION	EINIGKEIT	DEMOKRATIE	0		149989999999991	7519
25	4	16	39	17	JUSTIZ	GLAUBWÜRDIGKEIT	MANDANT	0		1798.5	3167
25	4	16	40	33	VERGÜTUNG	GELD	BEZAHLUNG	0		194320000000019	3321
25	5	1	1	8	BARGELD	WERT		0		-1	-1
25	5	1	2	37	ANEKDOTE	WITZ	WITZ	1		1530.5	2370
25	5	1	3	30	BEGRIFF	BEDEUTUNG	WORT	0		451079999999981	5576
25	5	1	4	19	ERDE	STEIN	STEIN	1		1015.5	2043
25	5	1	5	3	STILLE	EINSAMKEIT	RUHE	0		299329999999981	3540
25	5	1	6	18	TRINKSPRUCH	SPRICHWORT		0		-1	-1
25	5	1	7	12	NUTZEN	KOSTEN	KOSTEN	1		2151.5	7431
25	5	1	8	22	LÖSUNG	PROBLEM	PROBLEM	1		169770000000019	2951
25	5	1	9	4	STURM	WINDHAUCH	DONNE	0		457529999999981	5567
25	5	1	10	28	URHEBER	KAUSALITÄT		0		-1	-1
25	5	1	11	40	PUPPE	KIND	KLEID	0		3879.5	4615
25	5	1	12	35	FIGUR	BRETT	FORM	0		1583.5	2273
25	5	1	13	10	ABSPRACHE	VERTRAG		0		-1	-1
25	5	1	14	36	RÜCKSCHRITT	VERGANGENHEIT	VERGANGENHEIT	1		1789.5	5509
25	5	1	15	31	NÄSSE	GEWITTER		0		-1	-1
25	5	1	16	26	SKLAVE	KÖNIG	ARBEIT	0		7599.5	8807
25	5	1	17	29	MANGEL	VERZICHT		0		-1	-1
25	5	1	18	9	FORM	KREIS	KUGEL	0		2247.5	4639
25	5	1	19	15	BECHER	KAFFEE	EIMER	0		271929999999981	3759
25	5	1	20	38	FÄHIGKEIT	VERANLAGUNG		0		-1	-1
25	5	1	21	5	BERUF	ANERKENNUNG		0		-1	-1
25	5	1	22	27	GRUNDRECHT	VERFASSUNG	VERFASSUNG	1		159079999999981	3175
25	5	1	23	34	EMPFEHLUNG	RAT	VERMITTLUNG	0		1959.5	3503
25	5	1	24	33	RÜSTUNG	ANGRIFF		0		-1	-1
25	5	1	25	25	SPASS	FEIER	FREUDE	0		3103.5	4057
25	5	1	26	11	GEHIRN	BEWUSSTSEIN		0		-1	-1
25	5	1	27	16	VOGEL	KATZE		0		-1	-1
25	5	1	28	1	PELZ	FUCHS		0		-1	-1
25	5	1	29	20	INFORMATION	INHALT		0		-1	-1
25	5	1	30	13	KUGEL	QUADRAT	QUADER	0		217009999999963	3339
25	5	1	31	39	SCHAMGEFÜHL	KÖRPER	ANGST	0		3051.5	3979
25	5	1	32	24	BEDÜRFNIS	WERBUNG		0		1839.5	3929
25	5	1	33	21	DEMOKRATIE	SYSTEM	NATION	0		5821.5	7049
25	5	1	34	7	ZEITUNG	DRUCK	KOMMENTAR	0		184020000000019	4163
25	5	1	35	2	MASCHINE	APPARAT	BEDIENUNG	0		283540000000037	4615
25	5	1	36	14	STERN	WEIHNACHTEN	HIMMEL	0		3791.5	4951
25	5	1	37	17	STAUB	SAUBERKEIT	SCHMUTZ	0		115929999999981	2359
25	5	1	38	23	SÄNGER	KÜNSTLER	MUSIK	0		641390000000037	7367
25	5	1	39	6	CHAOS	STRUKTUR	WAHNSINN	0		288729999999981	14079
25	5	1	40	32	EINGEBUNG	IDEE	IDEE	1		5447.5	6175
25	6	2	1	34	PRÜFUNG	MISSERFOLG	ANGST	0		354109999999963	5259
25	6	2	2	12	KOMÖDIE	DRAMA	DRAMA	1		155259999999963	4800
25	6	2	3	16	KRITERIUM	AUSWAHL	WERTUNG	0		478170000000019	6079
25	6	2	4	24	GNADE	BARMHERZIGKEIT		0		-1	-1
25	6	2	5	20	BEGRÜSSUNG	FREUNDLICHKEIT		0		-1	-1
25	6	2	6	31	HÄRTE	KRAFT		0		-1	-1
25	6	2	7	21	ANSTAND	SITTE		0		-1	-1
25	6	2	8	33	ERLÖSUNG	HIMMELREICH	GOTT	0		199870000000019	2830
25	6	2	9	27	SCHICKSAL	IRONIE		0		-1	-1
25	6	2	10	28	UHR	KIRCHE	ZEIT	0		345570000000019	4167
25	6	2	11	5	FREUND	VERTRAUEN		0		-1	-1
25	6	2	12	40	POSTKUTSCHE	PFERD	PFERD	1		437570000000019	5354
25	6	2	13	26	FRAGE	EINWAND	LÖSUNG	0		1508.5	6079
25	6	2	14	14	HAUT	BLUT		0		-1	-1
25	6	2	15	35	ANFORDERUNG	SCHWIERIGKEIT	AUFGABE	0		175159999999963	6164
25	6	2	16	3	VERLUST	ABNAHME	TRAUER	0		229059999999963	3282
25	6	2	17	17	VERSCHLEIERUNG	KOPFTUCH	BEFREIUNG	0		5895.5	9847
25	6	2	18	23	BUNGALOW	SIEDLUNG	ZELT	0		1980.5	2508
25	6	2	19	15	SEEGANG	DAMPFER		0		-1	-1
25	6	2	20	38	NEFFE	GROSSMUTTER	GROSSMUTTER	1		144770000000019	3840
25	6	2	21	25	DISZIPLIN	GEHORSAM		0		-1	-1
25	6	2	22	18	SCHMETTERLING	BLÜTE	MUSTER	0		3103.5	3976
25	6	2	23	37	DÄMMERUNG	MORGENGRAUEN	ABENDROT	0		199059999999963	3759
25	6	2	24	10	ILLUSION	WAHRNEHMUNG	ZAUBER	0		206259999999963	2822
25	6	2	25	4	KRITIK	ZWEIFEL	LOB	0		180829999999981	2436
25	6	2	26	36	AUSWERTUNG	ERGEBNIS		0		-1	-1
25	6	2	27	32	TRAUM	WIRKLICHKEIT	GEDANKE	0		262970000000019	3645
25	6	2	28	2	MALER	PIANIST	PINSEL	0		4063	5092
25	6	2	29	11	EHE	VERLOBUNG		0		-1	-1
25	6	2	30	13	TIER	FROSCH		0		-1	-1
25	6	2	31	19	GEISEL	GEFANGENER		0		-1	-1
25	6	2	32	6	ZUWACHS	FORTSCHRITT		0		-1	-1
25	6	2	33	8	BERG	HÜTTE	TAL	0		113570000000019	1799
25	6	2	34	1	BLICK	PERSPEKTIVE	FELD	0		271970000000019	3385
25	6	2	35	39	FASS	KELLER	BODEN	0		155759999999963	2358
25	6	2	36	9	GESPENST	ERSCHEINUNG		0		-1	-1
25	6	2	37	7	GRAS	VIEH		0		-1	-1
25	6	2	38	30	SPRACHE	AKUSTIK		0		-1	-1
25	6	2	39	29	TAL	WIESE	BERG	0		2431	3599
25	6	2	40	22	MACHT	HERRSCHER		0		165370000000019	5943
25	7	3	1	26	BEWEIS	TATSACHE		0		-1	-1
25	7	3	2	7	NORM	MORAL	GESETZ	0		239179999999981	3783
25	7	3	3	38	DEFINITION	KONZEPT	BESCHREIBUNG	0		181579999999981	3744
25	7	3	4	23	ARMUT	ELEND	REICHTUM	0		335859999999963	4782
25	7	3	5	15	PAPIER	BRIEF		0		-1	-1
25	7	3	6	35	PROFIL	QUERSCHNITT		0		-1	-1
25	7	3	7	21	STOLZ	RUHM	VORURTEIL	0		151179999999981	3978
25	7	3	8	17	GEIST	FLASCHE		0		-1	-1
25	7	3	9	10	LEIDENSCHAFT	KUSS		0		-1	-1
25	7	3	10	19	GESUNDHEIT	IMPFUNG	DOKTOR	0		467959999999963	6362
25	7	3	11	27	ALKOHOL	OPIUM	SUCHT	0		582379999999981	7196
25	7	3	12	29	PUDDING	SÜSSIGKEITEN	SCHOKOLADE	0		290679999999981	5299
25	7	3	13	13	HELDENMUT	TAPFERKEIT		0		-1	-1
25	7	3	14	40	PLAN	GROSSSTADT		0		-1	-1
25	7	3	15	12	DAMPF	LOKOMOTIVE	MASCHINE	0		193579999999981	5074
25	7	3	16	11	APFEL	PFIRSICH	BIRNE	0		242629999999981	3119
25	7	3	17	16	GEBÄUDE	HOTEL		0		-1	-1
25	7	3	18	22	ZEIT	URSPRUNG	RAUM	0		146379999999981	2295
25	7	3	19	9	ANSICHT	MEINUNG		0		-1	-1
25	7	3	20	2	VULKAN	EXPLOSION	AUSBRUCH	0		143959999999963	2791
25	7	3	21	32	CHANCE	BEGEGNUNG	SPIEL	0		274379999999981	3623
25	7	3	22	5	INDUSTRIE	BRANCHE		0		-1	-1
25	7	3	23	8	MEINEID	EHRENHAFTIGKEIT		0		-1	-1
25	7	3	24	36	JUNGE	MÄDCHEN	VATER	0		276779999999981	3783
25	7	3	25	18	GEDÄCHTNIS	ELEFANT	ERRINERUNG	0		399979999999981	5399
25	7	3	26	20	LARVE	RAUPE	SCHMETTERLING	0		494379999999981	7335
25	7	3	27	34	ERDGESCHOSS	DACHBODEN	DACHGESCHOSS	0		150959999999963	3407
25	7	3	28	28	SEGEN	SCHÖPFER		0		-1	-1
25	7	3	29	3	TÄUSCHUNG	ECHTHEIT		0		-1	-1
25	7	3	30	4	STUHL	SESSEL	TISCH	0		2198	4679
25	7	3	31	24	RICHTER	GERECHTIGKEIT	URTEIL	0		187179999999981	3274
25	7	3	32	39	GESCHREI	PANIK		0		-1	-1
25	7	3	33	30	TAT	ABSICHT		0		-1	-1
25	7	3	34	25	ZWIELICHT	UNTERWELT	DUNKELHEIT	0		275059999999963	5099
25	7	3	35	31	VERGLEICH	GLEICHNIS		0		-1	-1
25	7	3	36	6	BESITZ	ANTEIL	EIGENTUM	0		183979999999981	2999
25	7	3	37	1	GIFT	MORD	GAS	0		274120000000019	3199
25	7	3	38	33	AUTO	PRESTIGE	ZUG	0		323979999999981	3735
25	7	3	39	14	FORDERUNG	GEHALT		0		-1	-1
25	7	3	40	37	WOLLE	KLEIDUNG		0		-1	-1
25	8	4	1	10	ZIEL	RICHTUNG		0		-1	-1
25	8	4	2	36	POLIZIST	WACHE	ORDNUNG	0		234390000000037	3528
25	8	4	3	38	SAUERSTOFF	LUFT		0		-1	-1
25	8	4	4	14	ERGÄNZUNG	ZUSATZ	ERWEITERUNG	0		160090000000037	3529
25	8	4	5	8	GLÜCK	ZUFALL		0		-1	-1
25	8	4	6	35	FAHNE	EROBERUNG		0		-1	-1
25	8	4	7	3	SALAT	GARTEN	TOMATE	0		260380000000075	3667
25	8	4	8	20	ANDEUTUNG	VERDACHT		0		-1	-1
25	8	4	9	11	AUFGABE	ERLEDIGUNG	LÖSUNG	0		172619999999925	2672
25	8	4	10	33	BEGABUNG	VERERBUNG		0		-1	-1
25	8	4	11	4	ANGEBOT	MARKT	NACHFRAGE	0		711980000000075	8688
25	8	4	12	26	DICKICHT	WALD	WALD	1		160680000000075	2367
25	8	4	13	16	ERFORSCHUNG	PATENT		0		-1	-1
25	8	4	14	22	ZIMMER	ECKE	HAUS	0		253580000000075	3055
25	8	4	15	15	MOOR	SUMPF		0		-1	-1
25	8	4	16	13	NAGEL	METALL	HAMMER	0		3432	4239
25	8	4	17	9	LAUNE	HUMOR		0		-1	-1
25	8	4	18	12	THEORIE	AUSNAHME	GEDANKE	0		357590000000037	4639
25	8	4	19	32	DIENER	HALTUNG		0		-1	-1
25	8	4	20	5	MÖNCH	NONNE	KLOSTER	0		262390000000037	3639
25	8	4	21	39	GESCHICHTE	ENTWICKLUNG	ZEIT	0		759990000000037	8167
25	8	4	22	29	ANFÜHRER	CHEF	DIKTATOR	0		2088	5399
25	8	4	23	21	DIAMANT	GOLD		0		-1	-1
25	8	4	24	6	STIRN	KINN	GESICHT	0		194090000000037	2889
25	8	4	25	7	HIMMEL	FIRMAMENT	HÖLLE	0		1371	2594
25	8	4	26	17	KLIPPE	ABGRUND		0		-1	-1
25	8	4	27	19	BETRAG	WECHSEL		0		-1	-1
25	8	4	28	30	MUSIKER	AKKORDEON		0		-1	-1
25	8	4	29	18	BESESSENHEIT	TEUFEL		0		-1	-1
25	8	4	30	24	LABYRINTH	SUCHE	RÄTSEL	0		463909999999963	6320
25	8	4	31	37	ANGST	SCHLANGE	WUT	0		170380000000075	2128
25	8	4	32	27	VERRAT	TREUE		0		-1	-1
25	8	4	33	28	GÖTTIN	GEBET	GNADE	0		506080000000075	6101
25	8	4	34	2	SCHÜLER	DOZENT	DOZENT	1		1376	2348
25	8	4	35	23	GEDICHT	LIEBE		0		-1	-1
25	8	4	36	31	MERKMAL	DETAIL		0		-1	-1
25	8	4	37	25	BETTLER	UNGLÜCK		0		-1	-1
25	8	4	38	40	GENUSS	ZIGARRE		0		-1	-1
25	8	4	39	34	SCHLEMMER	LECKERBISSEN		0		-1	-1
25	8	4	40	1	GRUPPE	VERSAMMLUNG		0		-1	-1
								28
