## Supplementary material for "Vast amounts of encoded items nullify but do not reverse the effect of sleep on declarative memory": Dataset: PAL_25_2_2.xlsx

### Sheet: Tabelle1
VP_Nr	Block	VersioN	counter	pair_code	cue	correct_answer	answer		accuracy	reactiontime1	reactiontime2
25	1	5	1	17	SCHIFF	DOCK	BRUCH	0		9431.7	10218
25	1	5	2	20	RIESE	SCHRITT	ZWERG	0		2124.3	4289
25	1	5	3	3	BRÜCKE	SAN FRANCISCO		0		-1	-1
25	1	5	4	34	EREIGNIS	FEST		0		-1	-1
25	1	5	5	28	STIFT	KAPPE		0		2832.3	4135
25	1	5	6	35	GETREIDE	DINKEL	DINKEL	1		2367.7	4856
25	1	5	7	36	STRASSE	TEER		0		6982.5	9110
25	1	5	8	14	ANGABE	ZEUGE	BESCHEID	0		3879.7	5207
25	1	5	9	9	KAUFHAUS	SCHAUFENSTER		0		-1	-1
25	1	5	10	1	KRUG	BIER	GOLD	0		2000.7	2929
25	1	5	11	2	GELENK	KEULE	KNIE	0		3310.7	7974
25	1	5	12	31	AUFTRAG	ARBEIT	BEZAHLUNG	0		4991.7	6544
25	1	5	13	33	REPTIL	ECHSE	ECHSE	1		211860000000001	4270
25	1	5	14	5	ORCHESTER	KONZERT		0		-1	-1
25	1	5	15	29	PINSEL	LEINWAND		0		-1	-1
25	1	5	16	23	ZÜGEL	WENDE		0		-1	-1
25	1	5	17	21	BÜNDNIS	PAKT		0		-1	-1
25	1	5	18	13	GESICHT	MASKE		0		-1	-1
25	1	5	19	40	FLOTTE	DECK		0		-1	-1
25	1	5	20	27	SCHAUSPIEL	BÜHNE		0		-1	-1
25	1	5	21	24	INFEKTION	SCHMERZEN	AUSBREITUNG	0		474460000000001	6640
25	1	5	22	18	BAHNHOF	KIOSK		0		-1	-1
25	1	5	23	10	INSTRUMENT	OBOE		0		-1	-1
25	1	5	24	37	WEBER	KAMM		0		-1	-1
25	1	5	25	38	FAHRZEUG	KETTE	SCHEIN	0		11610.9	12679
25	1	5	26	19	SCHULE	HOLZ		0		-1	-1
25	1	5	27	4	MAUER	BRÜSTUNG	GEBÄUDE	0		304120000000001	4819
25	1	5	28	7	AUFSTAND	REBELLION	STREIK	0		544479999999999	8190
25	1	5	29	15	TROPEN	AMAZONAS		0		-1	-1
25	1	5	30	12	FLOCKEN	SCHNEE	SCHNEE	1		222360000000001	3543
25	1	5	31	30	HEER	INFANTERIE		0		-1	-1
25	1	5	32	39	VERLETZUNG	SCHORF		0		-1	-1
25	1	5	33	22	NATUR	PFLANZE		0		-1	-1
25	1	5	34	32	FABRIK	PRODUKTION	HALLE	0		436679999999999	5607
25	1	5	35	16	REISE	KONTINENT		0		-1	-1
25	1	5	36	6	GLAUBE	BIBEL	RELIGION	0		241570000000001	4074
25	1	5	37	8	HEFT	NOTE	EINTRAG	0		281270000000001	4068
25	1	5	38	26	FAHRRAD	PEDAL		0		-1	-1
25	1	5	39	25	SPORT	SCHWEISS		0		-1	-1
25	1	5	40	11	MÖBEL	LEHNE		0		-1	-1
25	2	6	1	16	NACHT	SCHEINWERFER	TAG	0		322680000000005	3770
25	2	6	2	13	VERORDNUNG	BESCHEID		0		-1	-1
25	2	6	3	12	ZEUS	HADES	HADES	1		153580000000005	2535
25	2	6	4	29	GRILLEN	SOMMER		0		-1	-1
25	2	6	5	11	SCHACH	TURM	TURM	1		172360000000009	2499
25	2	6	6	21	ARZT	PRAXIS	MEDIKAMENT	0		383180000000005	5399
25	2	6	7	37	STRAUSS	TULPEN	TULPE	1		414060000000009	5489
25	2	6	8	33	LADEN	REKLAME	DIELE	0		1861.5	2909
25	2	6	9	26	KÜCHE	EIMER	BAD	0		219989999999991	8543
25	2	6	10	18	KAMPF	SIEG		0		-1	-1
25	2	6	11	8	FLUGZEUG	TOMATENSAFT		0		-1	-1
25	2	6	12	34	MUSKEL	SEHNE	SEHNE	1		179960000000009	2719
25	2	6	13	20	RINGE	BAUM	SEIL	0		764710000000009	8287
25	2	6	14	17	REVOLVER	KALIBER		0		-1	-1
25	2	6	15	14	HOCHZEIT	ALTAR		0		-1	-1
25	2	6	16	15	GEFÄNGNIS	VERGEHEN		0		-1	-1
25	2	6	17	30	BUCH	SCHRIFTSTELLER		0		-1	-1
25	2	6	18	36	INSEKT	LIBELLE	LIBELLE	1		274069999999995	4263
25	2	6	19	39	LABOR	PIPETTE	SPRITZE	0		264780000000005	5844
25	2	6	20	27	MUSEUM	ÄGYPTEN	RUNDGANG	0		297960000000009	8050
25	2	6	21	3	GEBIRGE	EDELWEISS	EDELWEISS	1		319380000000005	4970
25	2	6	22	32	SCHMIED	HUFEISEN	HUFEISEN	1		207880000000005	3734
25	2	6	23	23	NÄHEN	KREUZSTICH	KREUZNAHT	1		11334.3	20004
25	2	6	24	25	AQUARELL	GALERIE	MALEREI	0		669880000000005	8282
25	2	6	25	40	RADIO	STIMME		0		-1	-1
25	2	6	26	6	DYNAMO	LICHT	LICHT	1		350369999999995	4831
25	2	6	27	10	TANNE	RINDE		0		-1	-1
25	2	6	28	19	THEATER	REIHE	SPIEL	0		335139999999991	6911
25	2	6	29	7	TONNE	REGEN		0		-1	-1
25	2	6	30	5	EISENBAHN	SCHIENE	SCHIENE	1		1845	2887
25	2	6	31	1	UFER	DAMM		0		946380000000005	15671
25	2	6	32	31	ORKAN	WIRBEL		0		467989999999991	6455
25	2	6	33	22	ENERGIE	ÖL	KRAFT	0		608789999999991	7103
25	2	6	34	9	HERD	FEUER	PLATTE	0		380760000000009	5183
25	2	6	35	2	WEIN	BLUME		0		-1	-1
25	2	6	36	28	BIBLIOTHEK	SIGNATUR		0		-1	-1
25	2	6	37	38	FISCH	SCHUPPEN	MEER	0		281110000000009	3815
25	2	6	38	4	WINTER	UNFALL		0		-1	-1
25	2	6	39	35	KÜSTE	DÜNE		0		-1	-1
25	2	6	40	24	SPIELZEUG	PLASTIK		0		-1	-1
25	3	7	1	15	SCHLAMM	HÜRDE		0		-1	-1
25	3	7	2	7	BOTSCHAFTER	NATIONALITÄT		0		-1	-1
25	3	7	3	33	CHARME	HERZ	SPIEL	0		216979999999981	2889
25	3	7	4	37	MIKROSKOP	BAKTERIEN	UNTERSUCHUNG	0		202389999999991	3824
25	3	7	5	27	LAWINE	FELSBLOCK	HÜTTE	0		198939999999991	3408
25	3	7	6	14	PROFESSOR	HOCHSCHULE	STUDENT	0		4287	5326
25	3	7	7	38	ZAUBERER	ENTHÜLLUNG		0		-1	-1
25	3	7	8	25	METHODE	VERSUCH	VARIANTE	0		678739999999991	19865
25	3	7	9	39	ÄRGER	FEINDSELIGKEIT		0		-1	-1
25	3	7	10	29	ALGEBRA	FUNKTION	FUNKTION	1		629579999999981	11859
25	3	7	11	24	DOKTOR	KLINIK	OPERATION	0		107637999999998	12492
25	3	7	12	6	HEKTAR	ZAUN	ZAUN	1		4592	5617
25	3	7	13	1	HERZLICHKEIT	GEHÄSSIGKEIT		0		5014	6419
25	3	7	14	16	FUSSKNÖCHEL	ARM	BEIN	0		4042	4649
25	3	7	15	21	KRANKENWAGEN	NOTFALL		0		-1	-1
25	3	7	16	18	STANGE	STOSS		0		-1	-1
25	3	7	17	3	AUSBILDUNG	ZUKUNFT		0		-1	-1
25	3	7	18	28	ENTFÜHRUNG	AUSBEUTE	FORDERUNG	0		677589999999991	10165
25	3	7	19	4	WEISE	ART		0		-1	-1
25	3	7	20	34	EMANZIPATION	GLEICHSTELLUNG	GLEICHSTELLUNG	1		4120	8641
25	3	7	21	9	STEUER	UNTERSCHLAGUNG	VERDACHT	0		724579999999981	9750
25	3	7	22	17	VERSCHIEDENHEIT	GEGENTEIL	SCHEIDUNG	0		9300.5	11199
25	3	7	23	30	DARBIETUNG	BEOBACHTUNG		0		-1	-1
25	3	7	24	26	ANTWORT	BEKENNTNIS		0		-1	-1
25	3	7	25	11	ÜBERBLICK	STANDPUNKT		0		-1	-1
25	3	7	26	19	UMWELT	GEFÄHRDUNG		0		-1	-1
25	3	7	27	5	ZITRONE	ERDBEERE		0		-1	-1
25	3	7	28	10	EIFERSUCHT	GRUND	SCHADEN	0		383079999999981	5232
25	3	7	29	36	VERMITTLUNG	INTERVIEW		0		-1	-1
25	3	7	30	40	ARGUMENT	ENTSCHEIDUNG	MEINUNG	0		104147999999998	20001
25	3	7	31	23	SCHÄDEL	LEICHE		0		-1	-1
25	3	7	32	20	TINTE	BLEISTIFT		0		-1	-1
25	3	7	33	31	TODESKAMPF	LEBEN		0		-1	-1
25	3	7	34	22	SCHLEIM	HAFER		0		-1	-1
25	3	7	35	8	FIEBER	ERSCHÖPFUNG		0		-1	-1
25	3	7	36	12	WHISKY	DUDELSACK		0		-1	-1
25	3	7	37	2	KAMMER	GEKLAPPER		0		-1	-1
25	3	7	38	13	ERFOLG	LEBENSLAUF		0		-1	-1
25	3	7	39	32	ZERSTÖRUNG	AUSROTTUNG	VERNICHTUNG	0		207129999999981	6579
25	3	7	40	35	HAUSSCHUHE	PFEIFE	ZIGARRE	0		193479999999981	3263
25	4	8	1	38	PFEFFER	BUTTER	SALZ	0		258210000000009	3833
25	4	8	2	2	GELEGENHEIT	LIEBSCHAFT		0		-1	-1
25	4	8	3	31	VERWALTUNG	GENEHMIGUNG	AUFWAND	0		219070000000019	3734
25	4	8	4	15	PLAKAT	HAMMER		0		-1	-1
25	4	8	5	21	ERMÜDUNG	KREISLAUF		0		-1	-1
25	4	8	6	24	SOZIALIST	PAROLE	PATRIOT	0		260460000000009	8407
25	4	8	7	19	LERCHE	FRÖHLICHKEIT		0		-1	-1
25	4	8	8	23	ÄRA	ZEITALTER		0		-1	-1
25	4	8	9	35	LEICHTIGKEIT	SCHWERKRAFT		0		-1	-1
25	4	8	10	27	ERFAHRUNG	UNWISSENHEIT		0		-1	-1
25	4	8	11	10	IRRTUM	MISSVERSTÄNDNIS		0		-1	-1
25	4	8	12	16	PERSON	SCHADEN		0		-1	-1
25	4	8	13	32	MÜNDIGKEIT	ABHÄNGIGKEIT		0		-1	-1
25	4	8	14	9	BEMÜHUNGEN	ANSTRENGUNG		0		-1	-1
25	4	8	15	30	STRAND	VERGNÜGEN		0		-1	-1
25	4	8	16	5	JUNGFRAU	SCHLEIER	ORGASMUS	0		342960000000009	5303
25	4	8	17	34	ENTSPANNUNG	BEDROHUNG		0		-1	-1
25	4	8	18	13	BÜSTENHALTER	BUSEN	BUSEN	1		200539999999991	8882
25	4	8	19	14	LÜGE	WAHRHEIT	WAHRHEIT	1		451110000000009	9652
25	4	8	20	37	FISCHER	MEER	MEER	1		175110000000009	2599
25	4	8	21	33	GETRÄNK	SCHAUM		0		-1	-1
25	4	8	22	3	GABEL	SOSSE		0		-1	-1
25	4	8	23	7	FENSTER	BEWOHNER		0		-1	-1
25	4	8	24	17	THEMA	INTERESSE		0		-1	-1
25	4	8	25	28	SCHATTEN	EXISTENZ		0		-1	-1
25	4	8	26	20	FLEISCH	RAUBTIER		0		-1	-1
25	4	8	27	11	REIZ	REAKTION		0		-1	-1
25	4	8	28	39	RÄUBER	DIEBSTAHL		0		-1	-1
25	4	8	29	18	BLASE	BAUCH		0		-1	-1
25	4	8	30	36	LEERE	DUMPFHEIT		0		-1	-1
25	4	8	31	40	GESTALTUNG	LANDSCHAFT		0		-1	-1
25	4	8	32	26	ADMIRAL	WAFFENRUHE		0		-1	-1
25	4	8	33	6	DICHTER	ZITAT		0		-1	-1
25	4	8	34	22	BEGINN	FOLGE		0		-1	-1
25	4	8	35	4	TRANSPORT	LAGER		0		-1	-1
25	4	8	36	25	STIMMUNG	ATMOSPHÄRE		0		-1	-1
25	4	8	37	12	ABFALL	SCHMUTZ		0		-1	-1
25	4	8	38	8	FAMILIE	MUTTER	FEIER	0		4301	5298
25	4	8	39	1	WOHNUNG	HEIM		0		698310000000009	8279
25	4	8	40	29	SÄUGLING	WIEGE		0		-1	-1
25	5	9	1	13	SARG	GRAB		0		-1	-1
25	5	9	2	31	ANREGUNG	BEISPIEL	AUFREGUNG	0		165509999999963	3191
25	5	9	3	35	AUFPRALL	FALL		0		-1	-1
25	5	9	4	3	GITTER	BESCHRÄNKUNG	SICHERHEIT	0		316490000000037	4495
25	5	9	5	23	TOTSCHLAG	BRUTALITÄT	URTEIL	0		749970000000019	8687
25	5	9	6	19	VERBRENNUNG	PROZESSION		0		-1	-1
25	5	9	7	8	ANHÄNGER	MEISTER		0		-1	-1
25	5	9	8	28	GEMÜT	HEITERKEIT	GEWISSEN	0		991929999999981	11224
25	5	9	9	24	GANGSTER	VERBRECHEN		0		-1	-1
25	5	9	10	40	GESCHENK	UNDANK		0		-1	-1
25	5	9	11	34	REGEL	KOMBINATION		0		-1	-1
25	5	9	12	26	DUFT	GERUCH		0		-1	-1
25	5	9	13	29	RHEUMATISMUS	IMMUNITÄT	VERSCHONUNG	0		780629999999981	19859
25	5	9	14	32	GLETSCHER	POL	AUFSTIEG	0		517790000000037	6602
25	5	9	15	17	SONATE	KLAVIER		0		-1	-1
25	5	9	16	4	TÜR	SCHRANK	RAHMEN	0		380370000000019	5911
25	5	9	17	25	FINDIGKEIT	EINFALL	GESCHICK	0		217529999999981	3527
25	5	9	18	15	BÜCHEREI	VERLEIH		0		-1	-1
25	5	9	19	12	HALLE	TURNIER		0		-1	-1
25	5	9	20	18	WELLE	FLUT	FORM	0		387929999999981	5868
25	5	9	21	6	BÜRGSCHAFT	VOLLMACHT		0		-1	-1
25	5	9	22	37	STUDIUM	WIRTSCHAFT		0		-1	-1
25	5	9	23	27	STRICK	SCHLINGE		0		-1	-1
25	5	9	24	16	KRANKHEIT	SYMPTOM		0		-1	-1
25	5	9	25	21	ORIENTIERUNG	AUSGANG	KARTE	0		406629999999981	5162
25	5	9	26	9	KOCHTOPF	BÜGELEISEN	HERD	0		408729999999981	4758
25	5	9	27	38	SEILTÄNZER	SCHWERPUNKT	GEFAHR	0		173959999999963	2480
25	5	9	28	11	GESCHOSS	PFEIL	KELLER	0		955929999999981	10391
25	5	9	29	5	KAMERAD	OPFER	FREUND	0		1648.5	2439
25	5	9	30	22	TAKT	HARFE	GEFÜHL	0		179109999999963	2911
25	5	9	31	1	INSTANZ	GESETZGEBUNG		0		-1	-1
25	5	9	32	20	KUMMER	TRAURIGKEIT	SORGE	0		244829999999981	3680
25	5	9	33	39	ABRECHNUNG	BANKIER		0		-1	-1
25	5	9	34	2	GEDULD	KONTROLLE		0		-1	-1
25	5	9	35	30	ZUGEHÖRIGKEIT	GENERATION		0		-1	-1
25	5	9	36	36	VERZIERUNG	PALAST		0		-1	-1
25	5	9	37	14	VERANSTALTUNG	ÖFFENTLICHKEIT		0		-1	-1
25	5	9	38	33	ÄHNLICHKEIT	WIEDERHOLUNG		0		-1	-1
25	5	9	39	7	SPRÜHREGEN	FLUSS		0		-1	-1
25	5	9	40	10	VORTRAG	REDNER	DOZENT	0		412990000000037	5069
25	6	10	1	6	ABSCHLUSS	PROJEKT	ANSCHLUSS	0		427740000000037	5813
25	6	10	2	19	DROGE	VERHEIMLICHUNG	SUCHT	0		601529999999981	6911
25	6	10	3	32	SCHIFFBRUCH	UNGLÜCKSFALL		0		-1	-1
25	6	10	4	39	ERMORDUNG	GESTÄNDNIS	URTEIL	0		532740000000037	6343
25	6	10	5	38	REDAKTEUR	KORRESPONDENZ	ZEITUNG	0		184729999999981	2632
25	6	10	6	40	PEITSCHE	MISSHANDLUNG	ORGASMUS	0		411940000000037	6130
25	6	10	7	23	SCHNORCHEL	ATLANTIK	FISCHE	0		475290000000037	5677
25	6	10	8	26	POLITIKER	ZUVERSICHT	SKANDAL	0		226770000000019	3252
25	6	10	9	1	PROGNOSE	GEWISSHEIT		0		-1	-1
25	6	10	10	22	LIEGE	VERANDA		0		-1	-1
25	6	10	11	29	ZUSPITZUNG	PUNKT		0		-1	-1
25	6	10	12	3	LINIE	BUS		0		-1	-1
25	6	10	13	37	NEUROSE	PSYCHOLOGIE		0		-1	-1
25	6	10	14	17	KÄFER	RUINE	LIBELLE	0		267709999999963	3719
25	6	10	15	10	MAGEN	RESTAURANT		0		-1	-1
25	6	10	16	33	OPERATION	KOMA	KRANKENHAUS	0		761990000000037	9487
25	6	10	17	16	STRICH	SKIZZE	FORM	0		11006.5	12614
25	6	10	18	9	VOLK	GEMEINDE	GEMEINSCHAFT	0		1727.5	3151
25	6	10	19	5	ANZUG	BÖRSE		0		-1	-1
25	6	10	20	31	SAMT	STOFF		0		-1	-1
25	6	10	21	36	GESCHLECHT	MANN		0		-1	-1
25	6	10	22	21	ELITE	VERMÖGEN		0		-1	-1
25	6	10	23	25	PARADIES	MENSCH	LIEBE	0		118129999999981	1933
25	6	10	24	35	VERLAUF	ENDUNG		0		-1	-1
25	6	10	25	7	LOYALITÄT	BRUDER		0		-1	-1
25	6	10	26	14	ZUSAMMENHANG	VORZEICHEN		0		-1	-1
25	6	10	27	34	VERDROSSENHEIT	RESIGNATION		0		-1	-1
25	6	10	28	13	GENAUIGKEIT	AUFMERKSAMKEIT	PRÄZISION	0		275029999999981	4679
25	6	10	29	11	DIREKTOR	GESCHÄFT	LEITUNG	0		1772.5	2532
25	6	10	30	24	MAKEL	SELBSTBEWUSSTSEIN		0		-1	-1
25	6	10	31	30	PASSION	ORGASMUS	LEIDENSCHAFT	0		295059999999963	4639
25	6	10	32	18	FASCHIST	IDEOLOGIE	NATIONALIST	0		371279999999981	5750
25	6	10	33	8	UMARMUNG	INTEGRATION	INTEGRATION	1		553370000000019	7759
25	6	10	34	27	MONSTER	MUT		0		-1	-1
25	6	10	35	28	ANKÜNDIGUNG	EXAMEN	VERORDNUNG	0		8358	9775
25	6	10	36	4	FAHRT	AUTOBAHN		0		-1	-1
25	6	10	37	12	ZENTIMETER	METER	METER	1		2220.5	3356
25	6	10	38	20	SPIRALE	FRUCHTBARKEIT		0		-1	-1
25	6	10	39	15	PATIENT	THERAPIE	DOKTOR	0		1742.5	3159
25	6	10	40	2	KAMERADSCHAFT	PARTNER	FREUND	0		125440000000037	3059
25	7	11	1	29	BUDE	KÜHLSCHRANK		0		-1	-1
25	7	11	2	34	SYMBOL	WAPPEN	ZEICHEN	0		181859999999963	2647
25	7	11	3	13	FEHLTRITT	VERANTWORTUNG	MISSERFOLG	0		3503.5	5049
25	7	11	4	38	WEG	WILLE	PFAD	0		242959999999963	3237
25	7	11	5	24	AUSSCHAU	GIPFEL		0		-1	-1
25	7	11	6	20	VATERUNSER	RELIGION	BIBEL	0		394490000000037	4847
25	7	11	7	33	STURZ	REGIERUNG	VERLETZUNG	0		559159999999963	7083
25	7	11	8	16	TRAKTOR	LENKSTANGE		0		-1	-1
25	7	11	9	6	AMATEUR	HOBBY		0		-1	-1
25	7	11	10	21	GANS	ENTE	ENTE	1		137320000000019	1967
25	7	11	11	26	HAND	GESTE	ARM	0		7187.5	7691
25	7	11	12	8	REKORD	ARBEITSLOSIGKEIT		0		-1	-1
25	7	11	13	17	HANDSCHRIFT	BUCHSTABE		0		-1	-1
25	7	11	14	25	PHILOSOPHIE	SINN		0		-1	-1
25	7	11	15	39	GEWINNUNG	WERBER		0		-1	-1
25	7	11	16	2	UNTAUGLICHKEIT	FAHRER		0		-1	-1
25	7	11	17	40	WIND	ELEMENT	SONNE	0		297570000000019	3855
25	7	11	18	19	BEGNADIGUNG	DROHUNG	VERURTEILUNG	0		967959999999963	11437
25	7	11	19	10	ZULASSUNG	NACHWEIS		0		-1	-1
25	7	11	20	31	KOPPEL	STIER		0		-1	-1
25	7	11	21	4	MEDAILLE	WETTBEWERB		0		-1	-1
25	7	11	22	12	ATOM	MOLEKÜL		0		-1	-1
25	7	11	23	22	KARTE	HINDERNIS	WEG	0		213059999999963	2607
25	7	11	24	7	BODEN	FUND	ERDE	0		1460	3239
25	7	11	25	11	SCHEIDUNG	INSTABILITÄT	UNTERSCHIEDE	0		757559999999963	9823
25	7	11	26	32	KRAMPF	BEIN	BEIN	1		182359999999963	3127
25	7	11	27	1	SCHALTER	FLUGHAFEN	LICHT	0		185940000000037	2507
25	7	11	28	30	STRATEGIE	NÄHERUNG		0		-1	-1
25	7	11	29	5	INSTITUTION	ABTEILUNG		0		-1	-1
25	7	11	30	18	TREIBSTOFF	KILOMETER		0		-1	-1
25	7	11	31	36	WALZER	GALA		0		-1	-1
25	7	11	32	23	KATEGORIE	GÜLTIGKEIT		0		-1	-1
25	7	11	33	28	VERSEUCHUNG	RATTE		0		-1	-1
25	7	11	34	15	ATTRAKTION	WELTWUNDER		0		-1	-1
25	7	11	35	35	BEHANDLUNG	MANDEL	VERSORGUNG	0		439190000000037	6031
25	7	11	36	14	LEISTUNG	PROVISION		0		-1	-1
25	7	11	37	37	HIRTE	SCHAF		0		-1	-1
25	7	11	38	27	DOLCH	STICH	KERZE	0		2900	3567
25	7	11	39	3	COMPUTER	ZEITVERTREIB		0		-1	-1
25	7	11	40	9	WAHL	GREMIUM		0		-1	-1
25	8	12	1	28	UNSTERBLICHKEIT	AUFERSTEHUNG	EWIGKEIT	0		414469999999925	5404
25	8	12	2	31	REICH	PROFIT		0		-1	-1
25	8	12	3	16	FREUNDIN	ZÄRTLICHKEIT		0		-1	-1
25	8	12	4	38	ABEND	MORGEN		0		-1	-1
25	8	12	5	40	KERZE	DOCHT	DOCHT	1		267090000000037	4143
25	8	12	6	5	BINDUNG	BABY		0		-1	-1
25	8	12	7	9	ADER	GESTEIN	BLUT	0		224769999999925	2927
25	8	12	8	34	BLEI	STAHL	PISTOLE	0		224230000000075	4335
25	8	12	9	19	BAHNSTEIG	ANPASSUNG	SCHIENE	0		172780000000075	2551
25	8	12	10	21	LIKÖR	SEKT		0		-1	-1
25	8	12	11	26	EVOLUTION	ERWEITERUNG		0		-1	-1
25	8	12	12	25	BESTATTUNG	SELBSTMORD		0		-1	-1
25	8	12	13	17	BEGRÜNDER	PRÄSIDENT		0		-1	-1
25	8	12	14	29	MOTOR	INDUSTRIALISIERUNG		0		-1	-1
25	8	12	15	33	ERÖFFNUNG	GRÜNDUNG		0		-1	-1
25	8	12	16	2	GENIE	MATHEMATIK	MATHEMATIK	1		159180000000075	4167
25	8	12	17	14	SCHLAFWANDELN	UNWIRKLICHKEIT		0		-1	-1
25	8	12	18	30	DORF	ISOLATION	GEMEINDE	0		281180000000075	3923
25	8	12	19	18	PARTY	THEKE		0		-1	-1
25	8	12	20	35	NOTLAGE	DILEMMA		0		-1	-1
25	8	12	21	32	KOORDINATION	HANDHABUNG		0		-1	-1
25	8	12	22	27	BEEINFLUSSUNG	VERMARKTUNG		0		-1	-1
25	8	12	23	10	ZAUBERKÜNSTLER	TRICK		0		-1	-1
25	8	12	24	7	HIRN	STUDIE		0		-1	-1
25	8	12	25	20	HORN	WARNUNG		0		-1	-1
25	8	12	26	11	PROGRAMM	KINO		0		-1	-1
25	8	12	27	1	EMPFINDUNG	GELASSENHEIT	GEFÜHL	0		481559999999963	6375
25	8	12	28	12	HÖLLE	MYTHOS	HIMMEL	0		172780000000075	5327
25	8	12	29	13	STAAT	UNTERSTÜTZUNG	GEMEINSCHAFT	0		423980000000075	6045
25	8	12	30	39	ORDNUNG	ZUCHT		0		-1	-1
25	8	12	31	8	KARTELL	KONSENS		0		-1	-1
25	8	12	32	37	INVESTITION	KONZERN	KONJUNKTUR	0		5151	6879
25	8	12	33	4	KLOSTER	EINSCHRÄNKUNG	MÖNCH	0		155959999999963	2695
25	8	12	34	15	VERHAFTUNG	KLINGE	GEFÄNGNIS	0		359680000000075	5185
25	8	12	35	22	PARTEI	ABSTIMMUNG	WAHL	0		186959999999963	2649
25	8	12	36	24	ALARM	ÜBUNG		0		-1	-1
25	8	12	37	3	BEIFALL	APPLAUS	APPLAUS	1		1645	2689
25	8	12	38	23	JUGEND	SCHWIMMBAD		0		390380000000075	4969
25	8	12	39	6	SCHLACHTUNG	SCHWEIN		0		-1	-1
25	8	12	40	36	EINSPARUNG	RECHNUNG		0		-1	-1
								26
