## Supplementary material for "Vast amounts of encoded items nullify but do not reverse the effect of sleep on declarative memory": Dataset: PAL_25_2_3.xlsx

### Sheet: Sheet1
VP_Nr	Block	VersioN	counter	pair_code	cue	correct_answer	answer		accuracy	reactiontime1	reactiontime2
25	1	5	1	10	INSTRUMENT	OBOE	GEIGE	0		2711.7	3669
25	1	5	2	8	HEFT	NOTE	STIFT	0		1338.9	2220
25	1	5	3	4	MAUER	BRÜSTUNG		0		-1	-1
25	1	5	4	9	KAUFHAUS	SCHAUFENSTER		0		-1	-1
25	1	5	5	26	FAHRRAD	PEDAL		0		-1	-1
25	1	5	6	32	FABRIK	PRODUKTION	GELÄNDE	0		1509.9	4879
25	1	5	7	22	NATUR	PFLANZE	SEE	0		2789.7	3541
25	1	5	8	5	ORCHESTER	KONZERT	MUSIK	0		3887.7	5255
25	1	5	9	17	SCHIFF	DOCK		0		-1	-1
25	1	5	10	30	HEER	INFANTERIE		0		-1	-1
25	1	5	11	39	VERLETZUNG	SCHORF	WUNDE	0		1600.8	2317
25	1	5	12	16	REISE	KONTINENT		0		-1	-1
25	1	5	13	12	FLOCKEN	SCHNEE	SCHNEE	1		1203.7	2316
25	1	5	14	7	AUFSTAND	REBELLION	STREIK	0		5535.7	6744
25	1	5	15	37	WEBER	KAMM		0		-1	-1
25	1	5	16	36	STRASSE	TEER	LATERNE	0		1751.7	2839
25	1	5	17	19	SCHULE	HOLZ		0		-1	-1
25	1	5	18	6	GLAUBE	BIBEL	GOTT	0		141589999999999	2504
25	1	5	19	29	PINSEL	LEINWAND	WAND	0		423989999999999	5071
25	1	5	20	25	SPORT	SCHWEISS	GESUNDHEIT	0		3927.7	6319
25	1	5	21	33	REPTIL	ECHSE	ECHSE	1		114389999999999	3384
25	1	5	22	1	KRUG	BIER		0		-1	-1
25	1	5	23	24	INFEKTION	SCHMERZEN	KRANKHEIT	0		219210000000001	3500
25	1	5	24	31	AUFTRAG	ARBEIT		0		-1	-1
25	1	5	25	38	FAHRZEUG	KETTE		0		-1	-1
25	1	5	26	15	TROPEN	AMAZONAS		0		-1	-1
25	1	5	27	20	RIESE	SCHRITT	ZWERG	0		1703.7	2680
25	1	5	28	21	BÜNDNIS	PAKT		0		-1	-1
25	1	5	29	13	GESICHT	MASKE	STIRN	0		6271.7	7171
25	1	5	30	2	GELENK	KEULE	KNIE	0		127589999999999	2764
25	1	5	31	14	ANGABE	ZEUGE		0		-1	-1
25	1	5	32	23	ZÜGEL	WENDE	PFERD	0		1559.7	2443
25	1	5	33	3	BRÜCKE	SAN FRANCISCO	SAN FRANCISCO	1		167589999999999	4799
25	1	5	34	35	GETREIDE	DINKEL	DINKEL	1		205970000000001	3029
25	1	5	35	11	MÖBEL	LEHNE	STUHL	0		146170000000001	3669
25	1	5	36	27	SCHAUSPIEL	BÜHNE		0		-1	-1
25	1	5	37	28	STIFT	KAPPE	TAGEBUCH	0		285470000000001	6930
25	1	5	38	18	BAHNHOF	KIOSK	UHR	0		212770000000001	2551
25	1	5	39	34	EREIGNIS	FEST		0		-1	-1
25	1	5	40	40	FLOTTE	DECK	SEEFAHRT	0		498170000000001	6661
25	2	6	1	4	WINTER	UNFALL	SOMMER	0		1462	8161
25	2	6	2	8	FLUGZEUG	TOMATENSAFT	BOOT	0		1821	2559
25	2	6	3	29	GRILLEN	SOMMER	FLEISCH	0		224469999999995	3525
25	2	6	4	32	SCHMIED	HUFEISEN	HUFEISEN	1		160769999999995	8448
25	2	6	5	22	ENERGIE	ÖL		0		-1	-1
25	2	6	6	28	BIBLIOTHEK	SIGNATUR	RUHE	0		224789999999991	2888
25	2	6	7	19	THEATER	REIHE		0		-1	-1
25	2	6	8	2	WEIN	BLUME		0		1680	4000
25	2	6	9	11	SCHACH	TURM	TURM	1		147210000000009	2064
25	2	6	10	25	AQUARELL	GALERIE	PINSEL	0		2103	3052
25	2	6	11	37	STRAUSS	TULPEN	LILIE	0		899510000000009	10315
25	2	6	12	40	RADIO	STIMME		0		-1	-1
25	2	6	13	36	INSEKT	LIBELLE	LIBELLE	1		144519999999995	2608
25	2	6	14	33	LADEN	REKLAME		0		-1	-1
25	2	6	15	10	TANNE	RINDE		0		-1	-1
25	2	6	16	5	EISENBAHN	SCHIENE	SCHIENE	1		130389999999991	2792
25	2	6	17	18	KAMPF	SIEG	GEWALT	0		4144	5120
25	2	6	18	23	NÄHEN	KREUZSTICH	KREUZNAHT	1		184010000000009	4256
25	2	6	19	6	DYNAMO	LICHT	LICHT	1		130310000000009	2015
25	2	6	20	7	TONNE	REGEN		0		-1	-1
25	2	6	21	14	HOCHZEIT	ALTAR	BRAUT	0		513610000000009	6087
25	2	6	22	31	ORKAN	WIRBEL		0		-1	-1
25	2	6	23	27	MUSEUM	ÄGYPTEN	FÜHRUNG	0		177610000000009	2960
25	2	6	24	15	GEFÄNGNIS	VERGEHEN		0		-1	-1
25	2	6	25	12	ZEUS	HADES	HADES	1		133730000000005	2272
25	2	6	26	39	LABOR	PIPETTE		0		-1	-1
25	2	6	27	38	FISCH	SCHUPPEN	MEER	0		478389999999991	5728
25	2	6	28	26	KÜCHE	EIMER	BAD	0		906410000000009	9872
25	2	6	29	35	KÜSTE	DÜNE		0		-1	-1
25	2	6	30	20	RINGE	BAUM		0		-1	-1
25	2	6	31	3	GEBIRGE	EDELWEISS	EDELWEISS	1		174780000000005	3487
25	2	6	32	21	ARZT	PRAXIS	MEDIKAMENT	0		3761	5961
25	2	6	33	17	REVOLVER	KALIBER	KANONE	0		522939999999991	6638
25	2	6	34	1	UFER	DAMM		0		-1	-1
25	2	6	35	16	NACHT	SCHEINWERFER	TAG	0		155910000000009	2103
25	2	6	36	13	VERORDNUNG	BESCHEID		0		-1	-1
25	2	6	37	24	SPIELZEUG	PLASTIK		0		-1	-1
25	2	6	38	30	BUCH	SCHRIFTSTELLER		0		-1	-1
25	2	6	39	34	MUSKEL	SEHNE	SEHNE	1		155680000000005	5584
25	2	6	40	9	HERD	FEUER	TOPF	0		196789999999991	4217
25	3	7	1	17	VERSCHIEDENHEIT	GEGENTEIL	UNTERSCHIEDE	0		396879999999981	6573
25	3	7	2	10	EIFERSUCHT	GRUND		0		105352000000002	13159
25	3	7	3	30	DARBIETUNG	BEOBACHTUNG	SCHUASPIEL	0		196720000000019	3575
25	3	7	4	6	HEKTAR	ZAUN	ZAUN	1		1351	1943
25	3	7	5	36	VERMITTLUNG	INTERVIEW		0		-1	-1
25	3	7	6	25	METHODE	VERSUCH	VARIANTE	0		188120000000019	5745
25	3	7	7	14	PROFESSOR	HOCHSCHULE	ASSISTENT	0		3975	10791
25	3	7	8	32	ZERSTÖRUNG	AUSROTTUNG	VERNICHTUNG	0		127839999999991	2623
25	3	7	9	24	DOKTOR	KLINIK	KRANKENHAUS	0		575120000000019	8855
25	3	7	10	35	HAUSSCHUHE	PFEIFE	ZIGARRE	0		125520000000019	2415
25	3	7	11	40	ARGUMENT	ENTSCHEIDUNG	MEINUNG	0		1982	3617
25	3	7	12	27	LAWINE	FELSBLOCK		0		276129999999981	7269
25	3	7	13	1	HERZLICHKEIT	GEHÄSSIGKEIT	DANKBARKEIT	0		155920000000019	3287
25	3	7	14	37	MIKROSKOP	BAKTERIEN		0		489520000000019	8047
25	3	7	15	2	KAMMER	GEKLAPPER	SCHRANK	0		3639	4799
25	3	7	16	7	BOTSCHAFTER	NATIONALITÄT	VERMITTLER	0		5159	7479
25	3	7	17	11	ÜBERBLICK	STANDPUNKT		0		-1	-1
25	3	7	18	9	STEUER	UNTERSCHLAGUNG	NORM	0		3233	3873
25	3	7	19	16	FUSSKNÖCHEL	ARM	BEIN	0		255120000000019	3125
25	3	7	20	39	ÄRGER	FEINDSELIGKEIT	WUT	0		2505	3001
25	3	7	21	8	FIEBER	ERSCHÖPFUNG	KRANKHEIT	0		1823	3037
25	3	7	22	38	ZAUBERER	ENTHÜLLUNG	MAGIE	0		219320000000019	2833
25	3	7	23	20	TINTE	BLEISTIFT		0		-1	-1
25	3	7	24	26	ANTWORT	BEKENNTNIS	OFFENBARUNG	0		338320000000019	5415
25	3	7	25	4	WEISE	ART	ART	1		2506	3175
25	3	7	26	22	SCHLEIM	HAFER		0		-1	-1
25	3	7	27	18	STANGE	STOSS		0		-1	-1
25	3	7	28	13	ERFOLG	LEBENSLAUF	GLÜCK	0		659920000000019	7955
25	3	7	29	3	AUSBILDUNG	ZUKUNFT		0		-1	-1
25	3	7	30	15	SCHLAMM	HÜRDE	SCHWEIN	0		292089999999991	4135
25	3	7	31	29	ALGEBRA	FUNKTION	FUNKTION	1		203570000000019	3273
25	3	7	32	21	KRANKENWAGEN	NOTFALL	SIRENE	0		242810000000009	3212
25	3	7	33	23	SCHÄDEL	LEICHE		0		-1	-1
25	3	7	34	5	ZITRONE	ERDBEERE		0		186970000000019	5967
25	3	7	35	12	WHISKY	DUDELSACK	SUCHT	0		354979999999981	4279
25	3	7	36	19	UMWELT	GEFÄHRDUNG	NATUR	0		383920000000019	4619
25	3	7	37	28	ENTFÜHRUNG	AUSBEUTE	BELOHNUNG	0		293120000000019	5867
25	3	7	38	31	TODESKAMPF	LEBEN		0		-1	-1
25	3	7	39	34	EMANZIPATION	GLEICHSTELLUNG	GLEICHSTELLUNG	1		160720000000019	5071
25	3	7	40	33	CHARME	HERZ		0		-1	-1
25	4	8	1	40	GESTALTUNG	LANDSCHAFT		0		-1	-1
25	4	8	2	16	PERSON	SCHADEN	MENSCH	0		255829999999981	3486
25	4	8	3	26	ADMIRAL	WAFFENRUHE	GERNERAL	0		166639999999991	3113
25	4	8	4	35	LEICHTIGKEIT	SCHWERKRAFT		0		-1	-1
25	4	8	5	21	ERMÜDUNG	KREISLAUF	ANSTRENGUNG	0		2522	4019
25	4	8	6	10	IRRTUM	MISSVERSTÄNDNIS	GLAUBE	0		404520000000019	6085
25	4	8	7	6	DICHTER	ZITAT		0		-1	-1
25	4	8	8	15	PLAKAT	HAMMER	WAND	0		191110000000009	2660
25	4	8	9	17	THEMA	INTERESSE		0		-1	-1
25	4	8	10	30	STRAND	VERGNÜGEN	PALME	0		176739999999991	8567
25	4	8	11	8	FAMILIE	MUTTER	VATER	0		238320000000019	4967
25	4	8	12	29	SÄUGLING	WIEGE	MUTTER	0		354620000000019	4567
25	4	8	13	3	GABEL	SOSSE	MESSER	0		1746.5	2863
25	4	8	14	27	ERFAHRUNG	UNWISSENHEIT		0		-1	-1
25	4	8	15	20	FLEISCH	RAUBTIER	KONSUM	0		340720000000019	4783
25	4	8	16	33	GETRÄNK	SCHAUM		0		-1	-1
25	4	8	17	18	BLASE	BAUCH		0		-1	-1
25	4	8	18	9	BEMÜHUNGEN	ANSTRENGUNG		0		-1	-1
25	4	8	19	1	WOHNUNG	HEIM	HAUS	1		295020000000019	3549
25	4	8	20	28	SCHATTEN	EXISTENZ	LICHT	0		167239999999991	2769
25	4	8	21	23	ÄRA	ZEITALTER	ZEITALTER	1		193420000000019	3494
25	4	8	22	19	LERCHE	FRÖHLICHKEIT	BAUM	0		165889999999991	2343
25	4	8	23	7	FENSTER	BEWOHNER	TÜR	0		333539999999991	3839
25	4	8	24	11	REIZ	REAKTION		0		-1	-1
25	4	8	25	4	TRANSPORT	LAGER	WAGEN	0		437439999999991	5679
25	4	8	26	24	SOZIALIST	PAROLE	NATIONALIST	0		217439999999991	9139
25	4	8	27	22	BEGINN	FOLGE	ENDE	0		132220000000019	1819
25	4	8	28	32	MÜNDIGKEIT	ABHÄNGIGKEIT	WAHL	0		397060000000009	4918
25	4	8	29	25	STIMMUNG	ATMOSPHÄRE	GEFÜHL	0		305339999999991	4220
25	4	8	30	31	VERWALTUNG	GENEHMIGUNG		0		-1	-1
25	4	8	31	13	BÜSTENHALTER	BUSEN	BUSEN	1		532439999999991	6644
25	4	8	32	36	LEERE	DUMPFHEIT	CHAOS	0		638439999999991	7343
25	4	8	33	37	FISCHER	MEER	MEER	1		1152	1815
25	4	8	34	2	GELEGENHEIT	LIEBSCHAFT	MÖGLICHKEIT	0		198810000000009	3887
25	4	8	35	14	LÜGE	WAHRHEIT	WAHRHEIT	1		203139999999991	5463
25	4	8	36	12	ABFALL	SCHMUTZ	DRECK	0		451920000000019	5303
25	4	8	37	38	PFEFFER	BUTTER	SALZ	0		115939999999991	1895
25	4	8	38	34	ENTSPANNUNG	BEDROHUNG		0		-1	-1
25	4	8	39	5	JUNGFRAU	SCHLEIER	ORGASMUS	0		240720000000019	3567
25	4	8	40	39	RÄUBER	DIEBSTAHL	DIEB	0		461520000000019	5148
25	5	9	1	20	KUMMER	TRAURIGKEIT	SORGEN	0		125059999999963	2158
25	5	9	2	7	SPRÜHREGEN	FLUSS	SONNE	0		477320000000019	5679
25	5	9	3	10	VORTRAG	REDNER		0		-1	-1
25	5	9	4	4	TÜR	SCHRANK		0		-1	-1
25	5	9	5	15	BÜCHEREI	VERLEIH	REGEL	0		269190000000037	3859
25	5	9	6	36	VERZIERUNG	PALAST	DEKORATION	0		224229999999981	4067
25	5	9	7	25	FINDIGKEIT	EINFALL	DETEKTIV	0		3671.5	5159
25	5	9	8	23	TOTSCHLAG	BRUTALITÄT	URTEIL	0		2343.5	3247
25	5	9	9	30	ZUGEHÖRIGKEIT	GENERATION		0		-1	-1
25	5	9	10	26	DUFT	GERUCH		0		-1	-1
25	5	9	11	27	STRICK	SCHLINGE		0		-1	-1
25	5	9	12	2	GEDULD	KONTROLLE		0		-1	-1
25	5	9	13	28	GEMÜT	HEITERKEIT		0		-1	-1
25	5	9	14	39	ABRECHNUNG	BANKIER	RACHE	0		2462.5	3383
25	5	9	15	5	KAMERAD	OPFER	FREUND	0		137540000000037	2223
25	5	9	16	32	GLETSCHER	POL	EIS	0		1615.5	1991
25	5	9	17	34	REGEL	KOMBINATION		0		-1	-1
25	5	9	18	29	RHEUMATISMUS	IMMUNITÄT		0		618290000000037	15839
25	5	9	19	18	WELLE	FLUT		0		-1	-1
25	5	9	20	40	GESCHENK	UNDANK	VERPACKUNG	0		234340000000037	4871
25	5	9	21	9	KOCHTOPF	BÜGELEISEN	HERDPLATTE	0		2087.5	4927
25	5	9	22	13	SARG	GRAB	TOD	0		1935.5	2407
25	5	9	23	6	BÜRGSCHAFT	VOLLMACHT	MIETE	0		329070000000019	4071
25	5	9	24	3	GITTER	BESCHRÄNKUNG		0		-1	-1
25	5	9	25	17	SONATE	KLAVIER	MUSIK	0		136490000000037	2361
25	5	9	26	11	GESCHOSS	PFEIL	DACHBODEN	0		350340000000037	5138
25	5	9	27	12	HALLE	TURNIER	TOR	0		2125.5	2741
25	5	9	28	8	ANHÄNGER	MEISTER		0		-1	-1
25	5	9	29	24	GANGSTER	VERBRECHEN		0		-1	-1
25	5	9	30	35	AUFPRALL	FALL		0		-1	-1
25	5	9	31	1	INSTANZ	GESETZGEBUNG	INSITUTION	0		196740000000037	3735
25	5	9	32	14	VERANSTALTUNG	ÖFFENTLICHKEIT		0		-1	-1
25	5	9	33	22	TAKT	HARFE		0		-1	-1
25	5	9	34	19	VERBRENNUNG	PROZESSION	VERLETZUNG	0		2619.5	4187
25	5	9	35	31	ANREGUNG	BEISPIEL		0		-1	-1
25	5	9	36	38	SEILTÄNZER	SCHWERPUNKT		0		1487.5	2879
25	5	9	37	21	ORIENTIERUNG	AUSGANG		0		-1	-1
25	5	9	38	16	KRANKHEIT	SYMPTOM		0		-1	-1
25	5	9	39	37	STUDIUM	WIRTSCHAFT		0		4703.5	5823
25	5	9	40	33	ÄHNLICHKEIT	WIEDERHOLUNG	UNTERSCHIED	0		245279999999981	4136
25	6	10	1	2	KAMERADSCHAFT	PARTNER	FREUNDSCHAFT	0		154270000000019	3722
25	6	10	2	10	MAGEN	RESTAURANT	DARM	0		162970000000019	2365
25	6	10	3	16	STRICH	SKIZZE	HEFT	0		177570000000019	5775
25	6	10	4	9	VOLK	GEMEINDE		0		-1	-1
25	6	10	5	12	ZENTIMETER	METER	METER	1		1461.5	2339
25	6	10	6	20	SPIRALE	FRUCHTBARKEIT	FIGUR	0		423370000000019	5065
25	6	10	7	3	LINIE	BUS	PUNKT	0		167570000000019	2503
25	6	10	8	15	PATIENT	THERAPIE	DOKTOR	0		1351.5	2519
25	6	10	9	22	LIEGE	VERANDA	STÜTZE	0		223540000000037	3399
25	6	10	10	37	NEUROSE	PSYCHOLOGIE		0		-1	-1
25	6	10	11	18	FASCHIST	IDEOLOGIE	KOMMUNIST	0		383170000000019	5511
25	6	10	12	14	ZUSAMMENHANG	VORZEICHEN		0		-1	-1
25	6	10	13	33	OPERATION	KOMA	EINGRIFF	0		317009999999963	4407
25	6	10	14	36	GESCHLECHT	MANN		0		595970000000019	12847
25	6	10	15	13	GENAUIGKEIT	AUFMERKSAMKEIT	PRÄZISION	0		158370000000019	3199
25	6	10	16	23	SCHNORCHEL	ATLANTIK		0		2575.5	6367
25	6	10	17	8	UMARMUNG	INTEGRATION	INTEGRATION	1		2863.5	5199
25	6	10	18	27	MONSTER	MUT	SCHRANK	0		184720000000019	2911
25	6	10	19	39	ERMORDUNG	GESTÄNDNIS	TOTSCHLAG	0		3644.5	5639
25	6	10	20	7	LOYALITÄT	BRUDER	ANFÜHRER	0		294970000000019	4379
25	6	10	21	4	FAHRT	AUTOBAHN		0		-1	-1
25	6	10	22	6	ABSCHLUSS	PROJEKT	ENDE	0		1711.5	2207
25	6	10	23	11	DIREKTOR	GESCHÄFT	LEITUNG	0		148770000000019	2247
25	6	10	24	32	SCHIFFBRUCH	UNGLÜCKSFALL		0		-1	-1
25	6	10	25	40	PEITSCHE	MISSHANDLUNG	ORGSAMUS	0		295140000000037	5469
25	6	10	26	38	REDAKTEUR	KORRESPONDENZ	ZEITUNG	0		2265.5	3001
25	6	10	27	34	VERDROSSENHEIT	RESIGNATION		0		-1	-1
25	6	10	28	31	SAMT	STOFF		0		-1	-1
25	6	10	29	1	PROGNOSE	GEWISSHEIT	VORHERSAGE	0		243170000000019	4327
25	6	10	30	28	ANKÜNDIGUNG	EXAMEN		0		-1	-1
25	6	10	31	19	DROGE	VERHEIMLICHUNG	SUCHT	0		569129999999981	6663
25	6	10	32	21	ELITE	VERMÖGEN		0		-1	-1
25	6	10	33	26	POLITIKER	ZUVERSICHT		0		-1	-1
25	6	10	34	30	PASSION	ORGASMUS		0		-1	-1
25	6	10	35	24	MAKEL	SELBSTBEWUSSTSEIN		0		-1	-1
25	6	10	36	35	VERLAUF	ENDUNG		0		-1	-1
25	6	10	37	5	ANZUG	BÖRSE		0		-1	-1
25	6	10	38	25	PARADIES	MENSCH	LIEBE	0		139970000000019	2275
25	6	10	39	29	ZUSPITZUNG	PUNKT		0		-1	-1
25	6	10	40	17	KÄFER	RUINE	LIBELLE	0		1487.5	2623
25	7	11	1	32	KRAMPF	BEIN	BEIN	1		163279999999981	2324
25	7	11	2	16	TRAKTOR	LENKSTANGE	FELD	0		233979999999981	2989
25	7	11	3	25	PHILOSOPHIE	SINN		0		-1	-1
25	7	11	4	22	KARTE	HINDERNIS	WELT	0		206059999999963	3503
25	7	11	5	11	SCHEIDUNG	INSTABILITÄT	UNEINIGEKIT	0		371970000000019	6415
25	7	11	6	21	GANS	ENTE	ENTE	1		164990000000037	2367
25	7	11	7	3	COMPUTER	ZEITVERTREIB	RADIO	0		395129999999981	4895
25	7	11	8	14	LEISTUNG	PROVISION	VERBRAUCH	0		231970000000019	3807
25	7	11	9	36	WALZER	GALA	TANZ	0		1397	2167
25	7	11	10	19	BEGNADIGUNG	DROHUNG	VERURTEILUNG	0		474370000000019	7709
25	7	11	11	39	GEWINNUNG	WERBER	VERLUST	0		300179999999981	4113
25	7	11	12	8	REKORD	ARBEITSLOSIGKEIT		0		-1	-1
25	7	11	13	24	AUSSCHAU	GIPFEL		0		-1	-1
25	7	11	14	13	FEHLTRITT	VERANTWORTUNG	MISSERFOLG	0		174779999999981	3715
25	7	11	15	10	ZULASSUNG	NACHWEIS		0		-1	-1
25	7	11	16	15	ATTRAKTION	WELTWUNDER		0		-1	-1
25	7	11	17	4	MEDAILLE	WETTBEWERB	GEWINN	0		4166.5	5231
25	7	11	18	29	BUDE	KÜHLSCHRANK		0		-1	-1
25	7	11	19	33	STURZ	REGIERUNG	VERLETZUNG	0		165570000000019	3263
25	7	11	20	27	DOLCH	STICH	SCHWERT	0		212770000000019	3311
25	7	11	21	20	VATERUNSER	RELIGION	GOTT	0		151129999999981	2175
25	7	11	22	37	HIRTE	SCHAF		0		-1	-1
25	7	11	23	23	KATEGORIE	GÜLTIGKEIT		0		-1	-1
25	7	11	24	26	HAND	GESTE	ARM	0		240770000000019	3339
25	7	11	25	17	HANDSCHRIFT	BUCHSTABE		0		-1	-1
25	7	11	26	5	INSTITUTION	ABTEILUNG		0		158370000000019	7071
25	7	11	27	34	SYMBOL	WAPPEN	ZEICHEN	0		165379999999981	2539
25	7	11	28	7	BODEN	FUND		0		-1	-1
25	7	11	29	18	TREIBSTOFF	KILOMETER		0		-1	-1
25	7	11	30	6	AMATEUR	HOBBY		0		-1	-1
25	7	11	31	40	WIND	ELEMENT	STURM	0		530379999999981	6151
25	7	11	32	30	STRATEGIE	NÄHERUNG		0		-1	-1
25	7	11	33	2	UNTAUGLICHKEIT	FAHRER		0		-1	-1
25	7	11	34	9	WAHL	GREMIUM	DEMOKRATIE	0		204970000000019	4569
25	7	11	35	38	WEG	WILLE		0		199970000000019	3969
25	7	11	36	12	ATOM	MOLEKÜL		0		-1	-1
25	7	11	37	1	SCHALTER	FLUGHAFEN		0		-1	-1
25	7	11	38	31	KOPPEL	STIER		0		-1	-1
25	7	11	39	28	VERSEUCHUNG	RATTE		0		-1	-1
25	7	11	40	35	BEHANDLUNG	MANDEL		0		-1	-1
25	8	12	1	36	EINSPARUNG	RECHNUNG		0		-1	-1
25	8	12	2	15	VERHAFTUNG	KLINGE		0		-1	-1
25	8	12	3	34	BLEI	STAHL	BENZIN	0		186890000000037	2864
25	8	12	4	14	SCHLAFWANDELN	UNWIRKLICHKEIT		0		-1	-1
25	8	12	5	33	ERÖFFNUNG	GRÜNDUNG		0		-1	-1
25	8	12	6	7	HIRN	STUDIE		0		-1	-1
25	8	12	7	18	PARTY	THEKE	FIEBER	0		2440	3264
25	8	12	8	31	REICH	PROFIT	ARM	0		4000	4592
25	8	12	9	32	KOORDINATION	HANDHABUNG	GLEICHGEWICHT	0		243880000000075	4191
25	8	12	10	12	HÖLLE	MYTHOS	HIMMEL	0		1272	2480
25	8	12	11	19	BAHNSTEIG	ANPASSUNG	SCHIENE	0		1472	2296
25	8	12	12	20	HORN	WARNUNG		0		-1	-1
25	8	12	13	11	PROGRAMM	KINO		0		-1	-1
25	8	12	14	25	BESTATTUNG	SELBSTMORD	BEERDIGUNG	0		190980000000075	5062
25	8	12	15	4	KLOSTER	EINSCHRÄNKUNG	MÖNCH	0		134009999999963	2864
25	8	12	16	10	ZAUBERKÜNSTLER	TRICK	VORHANG	0		198280000000075	3172
25	8	12	17	22	PARTEI	ABSTIMMUNG	WAHL	0		179380000000075	6410
25	8	12	18	39	ORDNUNG	ZUCHT		0		-1	-1
25	8	12	19	17	BEGRÜNDER	PRÄSIDENT		0		-1	-1
25	8	12	20	30	DORF	ISOLATION		0		-1	-1
25	8	12	21	26	EVOLUTION	ERWEITERUNG	ENTWICKLUNG	0		182930000000075	3476
25	8	12	22	37	INVESTITION	KONZERN	KONJUNKTUR	0		346530000000075	6408
25	8	12	23	2	GENIE	MATHEMATIK	MATHEMATIK	1		1568	3128
25	8	12	24	27	BEEINFLUSSUNG	VERMARKTUNG	BEEINTRÄCHTIGUNG	0		350030000000075	6056
25	8	12	25	16	FREUNDIN	ZÄRTLICHKEIT		0		-1	-1
25	8	12	26	23	JUGEND	SCHWIMMBAD	SÜNDE	0		1886	2718
25	8	12	27	28	UNSTERBLICHKEIT	AUFERSTEHUNG		0		-1	-1
25	8	12	28	3	BEIFALL	APPLAUS	APPLAUS	1		139980000000075	2776
25	8	12	29	40	KERZE	DOCHT	DOCHT	1		205169999999925	4016
25	8	12	30	21	LIKÖR	SEKT		0		-1	-1
25	8	12	31	29	MOTOR	INDUSTRIALISIERUNG		0		211180000000075	3480
25	8	12	32	24	ALARM	ÜBUNG	FEUER	0		1728	2733
25	8	12	33	38	ABEND	MORGEN	MORGEN	1		271380000000075	3429
25	8	12	34	5	BINDUNG	BABY		0		-1	-1
25	8	12	35	13	STAAT	UNTERSTÜTZUNG	GESELLSCHAFT	0		1632	3264
25	8	12	36	35	NOTLAGE	DILEMMA		0		-1	-1
25	8	12	37	1	EMPFINDUNG	GELASSENHEIT	GEFÜHL	0		146280000000075	2575
25	8	12	38	8	KARTELL	KONSENS		0		-1	-1
25	8	12	39	6	SCHLACHTUNG	SCHWEIN		0		-1	-1
25	8	12	40	9	ADER	GESTEIN	BLUT	0		7392	8217
								30
