## Supplementary material for "Vast amounts of encoded items nullify but do not reverse the effect of sleep on declarative memory": Dataset: PAL_26_1_2.xlsx

### Sheet: Tabelle1
VP_Nr	Block	VersioN	counter	pair_code	cue	correct_answer	answer		accuracy	reactiontime1	reactiontime2
26	1	12	1	12	HÖLLE	MYTHOS	HIMMEL	0		5250.7	6554
26	1	12	2	27	BEEINFLUSSUNG	VERMARKTUNG		0		-1	-1
26	1	12	3	15	VERHAFTUNG	KLINGE	VERBRECHEN	0		946660000000001	11787
26	1	12	4	32	KOORDINATION	HANDHABUNG		0		-1	-1
26	1	12	5	37	INVESTITION	KONZERN	UNTERNEHMEN	0		10743.9	13583
26	1	12	6	14	SCHLAFWANDELN	UNWIRKLICHKEIT		0		-1	-1
26	1	12	7	30	DORF	ISOLATION	ISOLATION	1		4325.8	6925
26	1	12	8	18	PARTY	THEKE	FREUDE	0		5287.7	6807
26	1	12	9	35	NOTLAGE	DILEMMA		0		-1	-1
26	1	12	10	19	BAHNSTEIG	ANPASSUNG	ABWEICHUNG	0		10973.3	13055
26	1	12	11	6	SCHLACHTUNG	SCHWEIN	SCHWEIN	1		322370000000001	4803
26	1	12	12	16	FREUNDIN	ZÄRTLICHKEIT	ZÄRTLICHKEIT	1		607289999999999	9635
26	1	12	13	25	BESTATTUNG	SELBSTMORD	BEGRÄBNIS	0		14065.9	16063
26	1	12	14	20	HORN	WARNUNG	WARNUNG	1		487170000000001	8655
26	1	12	15	24	ALARM	ÜBUNG	ÜBUNG	1		537570000000001	7975
26	1	12	16	28	UNSTERBLICHKEIT	AUFERSTEHUNG	WIEDERGEBURT	0		606379999999999	11399
26	1	12	17	33	ERÖFFNUNG	GRÜNDUNG		0		-1	-1
26	1	12	18	31	REICH	PROFIT	PROFIT	1		380989999999999	5989
26	1	12	19	23	JUGEND	SCHWIMMBAD	ALTER	0		14712.4	17409
26	1	12	20	8	KARTELL	KONSENS		0		-1	-1
26	1	12	21	40	KERZE	DOCHT	DOCHT	1		185679999999999	2871
26	1	12	22	1	EMPFINDUNG	GELASSENHEIT	GEFÜHLE	0		14207.7	17364
26	1	12	23	26	EVOLUTION	ERWEITERUNG	ENTWICKLUNG	0		13883.8	20001
26	1	12	24	39	ORDNUNG	ZUCHT		0		-1	-1
26	1	12	25	7	HIRN	STUDIE	EXPERIMENT	0		597420000000001	9269
26	1	12	26	11	PROGRAMM	KINO	KINO	1		200129999999999	4309
26	1	12	27	4	KLOSTER	EINSCHRÄNKUNG	RUHIG	0		16252.8	18759
26	1	12	28	36	EINSPARUNG	RECHNUNG		0		-1	-1
26	1	12	29	10	ZAUBERKÜNSTLER	TRICK	TRICK	1		387479999999999	12920
26	1	12	30	17	BEGRÜNDER	PRÄSIDENT	AUTOR	0		911990000000002	13552
26	1	12	31	9	ADER	GESTEIN	EISEN	0		13527.9	17759
26	1	12	32	13	STAAT	UNTERSTÜTZUNG	GLAUBWÜRDIGKEIT	0		11367.8	15847
26	1	12	33	29	MOTOR	INDUSTRIALISIERUNG	INDUSTRIALISIERUNG	1		1895.5	7456
26	1	12	34	21	LIKÖR	SEKT	SEKT	1		163170000000001	2591
26	1	12	35	3	BEIFALL	APPLAUS	APPLAUS	1		161570000000001	3466
26	1	12	36	38	ABEND	MORGEN	MORGEN	1		147070000000001	2509
26	1	12	37	22	PARTEI	ABSTIMMUNG	ABSTIMMUNG	1		4845.5	8535
26	1	12	38	34	BLEI	STAHL	STAHL	1		791190000000002	9479
26	1	12	39	2	GENIE	MATHEMATIK	MATHEMATIK	1		174940000000002	4599
26	1	12	40	5	BINDUNG	BABY	BABY	1		213570000000001	3319
26	2	13	1	38	SUBMISSION	ERNIEDRIGUNG	ERNIEDRIGUNG	1		1746	5374
26	2	13	2	25	GERICHTSHOF	UNWAHRHEIT		0		-1	-1
26	2	13	3	1	WAHNSINN	ANSTALT	ANSTALT	1		10872	12232
26	2	13	4	18	BEWERTUNG	KELLNERIN	KELLNER	1		442080000000005	10649
26	2	13	5	33	SENDER	NOTIZ	TEXT	0		9963	10973
26	2	13	6	35	ZUCKER	SPEISE	SÜSSIGKEIT	0		6768	15728
26	2	13	7	22	WIEDERHERSTELLUNG	VERSCHLECHTERUNG		0		-1	-1
26	2	13	8	29	KONJUNKTUR	DIAGNOSE		0		-1	-1
26	2	13	9	6	BEGEISTERUNG	GEFÜHL		0		-1	-1
26	2	13	10	21	REVOLUTION	WIDERSTAND	GEWALT	0		14162.3	20001
26	2	13	11	23	STREIK	KONFLIKT	KONFLIKT	1		621289999999991	12270
26	2	13	12	20	ZAHL	PHYSIK	PHYSIK	1		158010000000009	2888
26	2	13	13	5	AUFTAKT	SPIEL	SPIEL	1		564619999999995	6471
26	2	13	14	8	BEWUNDERUNG	SCHÖNHEIT		0		-1	-1
26	2	13	15	14	MUSIK	OPER	OPER	1		238610000000009	3824
26	2	13	16	7	KRANZ	NEST	NEST	1		350980000000005	4503
26	2	13	17	13	ZAHLUNG	QUITTUNG	RECHNUNG	0		5424	8192
26	2	13	18	15	VERBRÜDERUNG	ENTSCHULDIGUNG	LOYALITÄT	0		899069999999995	13433
26	2	13	19	32	KLEIDERSCHRANK	HANDSCHUH	HANDSCHUH	1		442019999999995	7429
26	2	13	20	31	TEICH	ÜBERSCHWEMMUNG	WASSER	0		360160000000009	14970
26	2	13	21	40	REGENSCHIRM	BEDARF	NOTWENDIGKEIT	0		10341	17039
26	2	13	22	2	PARK	VEGETATION	VEGETATION	1		2517	5679
26	2	13	23	16	TRAINING	PULS	STIL	0		132110000000009	12949
26	2	13	24	27	SUBSTANZ	SEELE		0		-1	-1
26	2	13	25	4	SPRECHER	AUFRUF	REDNER	0		360110000000009	14907
26	2	13	26	12	TRAINER	STIL	STIL	1		177589999999991	3486
26	2	13	27	39	FREILASSUNG	AUFENTHALT	VERHAFTUNG	0		7641	20001
26	2	13	28	3	OZEAN	KRABBE	ATLANTIK	0		11642.3	15752
26	2	13	29	28	NACHRICHT	GEBURTSTAG		0		-1	-1
26	2	13	30	34	FRAU	BLUSE		0		-1	-1
26	2	13	31	36	KLEINIGKEIT	WAAGE		0		-1	-1
26	2	13	32	37	FLAMME	LEUCHTE		0		-1	-1
26	2	13	33	10	MILCH	KÄSE		0		-1	-1
26	2	13	34	11	DOKUMENT	BESCHEINIGUNG		0		-1	-1
26	2	13	35	24	ENTSCHLOSSENHEIT	DURCHSETZUNG	SELBSTBEWUSSTSEIN	0		609589999999991	15752
26	2	13	36	19	INSEL	URLAUBER	URLAUBER	1		272810000000009	6848
26	2	13	37	26	KUNSTWERK	AUFMACHUNG	MUSIKER	0		142308999999999	20001
26	2	13	38	30	HASS	GEFECHT		0		-1	-1
26	2	13	39	9	STALL	KUH	KUH	1		1783.5	2880
26	2	13	40	17	WAFFE	KRIEG	KRIEG	1		127889999999991	2239
26	3	14	1	1	GEMEINSCHAFT	ZUSAMMENARBEIT	ZUSAMMENHALT	0		6174	14294
26	3	14	2	12	UNHEIL	ALPTRAUM		0		-1	-1
26	3	14	3	31	TOD	NOTWEHR		0		-1	-1
26	3	14	4	39	GESELLSCHAFT	EINHEIT	EINHEIT	1		170120000000019	3799
26	3	14	5	7	VORBEREITUNG	VERÖFFENTLICHUNG		0		-1	-1
26	3	14	6	22	AUTOR	ERFINDUNG	E	0		199811000000001	20001
26	3	14	7	26	RASSE	NATIONALIST	SOZIALISMUS	0		60	16329
26	3	14	8	35	LIST	NAZI		0		-1	-1
26	3	14	9	30	DIAKONIE	VERSORGUNG	HILFESTELLUNG	0		639060000000009	17335
26	3	14	10	25	FRIEDEN	ALLIANZ		0		-1	-1
26	3	14	11	11	PRÄDIKAT	PRIMA		0		-1	-1
26	3	14	12	21	UNABHÄNGIGKEIT	SELBSTBESTIMMUNG	SELBSTSTÄNDIG	0		140768999999999	20001
26	3	14	13	37	PARLAMENT	KANZLER	WAHL	0		695720000000019	9485
26	3	14	14	6	LIMIT	MAXIMUM	MAXIMUM	1		358570000000019	6431
26	3	14	15	34	NACHBARSCHAFT	HECKE	HECKE	1		1783	2687
26	3	14	16	14	WANGE	CHRIST	CHRIST	1		187120000000019	3279
26	3	14	17	28	SCHLÄGER	KRIMINALITÄT	GEWALTÄTIG	0		698310000000009	11927
26	3	14	18	32	SCHLUSSFOLGERUNG	KONSEQUENZ	KONSEQUENZ	1		503910000000009	7831
26	3	14	19	3	IDIOT	UNSINN	DUMM	0		413679999999981	6396
26	3	14	20	40	LEBER	ORGAN	ORGAN	1		208220000000019	3039
26	3	14	21	16	FREUNDSCHAFT	GEFÄHRTE		0		-1	-1
26	3	14	22	4	INFLATION	ENTWERTUNG	ENTWERTUNG	1		13398	15662
26	3	14	23	5	GANG	TOR	TOR	1		4479	5967
26	3	14	24	23	FLÜCHTLING	ASYL	ASYL	1		177360000000009	2671
26	3	14	25	8	EXPERIMENT	UNTERSUCHUNG	VERSUCH	0		3591	6135
26	3	14	26	13	URLAUB	AUSFALL	ABSAGE	0		865520000000019	11960
26	3	14	27	24	VATER	VORBILD	VORBILD	1		980620000000019	11390
26	3	14	28	15	LAMM	MITTAGESSEN	GRILL	0		183672000000002	20001
26	3	14	29	10	SCHMUGGEL	IMPORT		0		-1	-1
26	3	14	30	18	KONFRONTATION	RACHE		0		-1	-1
26	3	14	31	27	HINDERUNG	SIEGEL	SIEGEL	1		347920000000019	4847
26	3	14	32	9	INTENSIVSTATION	KRANKENHAUS	KRANKENHAUS	1		248720000000019	6991
26	3	14	33	29	FAUST	GEWALT	AUGE	0		700860000000009	8368
26	3	14	34	36	SÄUFER	WIRT		0		-1	-1
26	3	14	35	19	MINIMUM	NOTWENDIGKEIT	NOTWENDIGKEIT	1		266020000000019	6559
26	3	14	36	33	KNOBLAUCH	VAMPIR	VAMPIR	1		145979999999981	2940
26	3	14	37	38	ZELT	ZIRKUS	ZIRKUS	1		189520000000019	3519
26	3	14	38	2	SOLO	MUSIKINSTRUMENT	INSTRUMENT	0		317520000000019	5351
26	3	14	39	20	ERKLÄRUNG	WISSENSCHAFT		0		-1	-1
26	3	14	40	17	TECHNOLOGIE	GEHIRNWÄSCHE		0		-1	-1
26	4	15	1	9	SUBKULTUR	UNTERGRUND		0		-1	-1
26	4	15	2	6	MANDANT	RECHT	RECHT	1		420689999999991	5562
26	4	15	3	20	REGENBOGEN	FARBE	FARBE	1		299639999999991	4724
26	4	15	4	10	ZOO	BÄR	BÄR	1		162329999999981	2647
26	4	15	5	32	FORMEL	BERECHNUNG	BERECHNUNG	1		167929999999981	3399
26	4	15	6	34	PATRIOTISMUS	EXTREMISMUS	EXTREMISMUS	1		807920000000019	12318
26	4	15	7	26	POLIZEI	EINSATZ	WACHE	0		2244	11029
26	4	15	8	4	BRILLE	KRAWATTE	KRAWATTE	1		365479999999981	5626
26	4	15	9	30	ERDBALL	WELTKARTE	PLANET	0		113272999999998	14375
26	4	15	10	19	ARBEITER	EINKOMMEN	LOHN	0		4513.5	5911
26	4	15	11	13	WANDEL	ZWISCHENZEIT	VERÄNDERUNG	0		284729999999981	6263
26	4	15	12	11	SCHÄTZUNG	SPEKULATION	PROGNOSE	0		146472000000002	16695
26	4	15	13	5	STÜTZE	BEGLEITER		0		-1	-1
26	4	15	14	23	OPPOSITION	VERWEIGERUNG	VERWEIGERUNG	1		220370000000019	6008
26	4	15	15	18	ERNÄHRUNG	EIWEIß	GESUNDHEIT	0		179422999999998	20001
26	4	15	16	27	KUNST	ARTIST	THEAT	0		592429999999981	20007
26	4	15	17	16	SONNE	GRAD	GRAD	1		103100000000093	10932
26	4	15	18	33	TAGEBUCH	BIOGRAPHIE	BIOGRAPHIE	1		239089999999991	6663
26	4	15	19	15	TRITT	SOHLE	FUSS	0		797529999999981	15311
26	4	15	20	2	UNTERSCHRIFT	FORMULAR	BUCHSTABE	0		156153999999999	20001
26	4	15	21	28	BILD	FOTO	FOTO	1		230929999999981	4238
26	4	15	22	3	VORSTAND	LEITER	LEITER	1		671029999999981	8059
26	4	15	23	31	ERMITTLUNG	SCHULD	MÖRDER	0		701029999999981	14549
26	4	15	24	29	INTERVENTION	STREIT	STREIT	1		276429999999981	4700
26	4	15	25	17	KOOPERATION	MITHILFE		0		-1	-1
26	4	15	26	8	GELIEBTE	GEHEIMNIS		0		-1	-1
26	4	15	27	21	AUSEINANDERSETZUNG	ÜBERLEGUNG		0		-1	-1
26	4	15	28	14	REGIME	ZERSCHLAGUNG	REVOLTE	0		587089999999991	8972
26	4	15	29	35	GOTT	VEREHRUNG	GLAUBE	0		117332999999998	18455
26	4	15	30	24	AKTEUR	DRAMATIK	SCHAUSPIEL	0		593520000000019	9431
26	4	15	31	40	BEARBEITUNG	HONORAR		0		-1	-1
26	4	15	32	38	GEGNER	WAFFENSTILLSTAND	FEIND	0		822970000000019	9207
26	4	15	33	7	DONNER	BLITZ	BLITZ	1		122339999999991	2543
26	4	15	34	25	DRECK	VERUNREINIGUNG	SCHMUTZ	0		138339999999991	3087
26	4	15	35	39	DESSERT	HONIG	HONIG	1		182339999999991	3489
26	4	15	36	22	STROH	WALDBRAND	WALDBRAND	1		214120000000019	3789
26	4	15	37	1	PYRAMIDE	ARCHITEKTUR	ARCHITEKTUR	1		127129999999981	3743
26	4	15	38	36	INFORMATIK	PROGRAMMIERUNG	PROGRAMMIERUNG	1		190670000000019	4615
26	4	15	39	12	TECHNIKER	INGENIEUR	INGENIEUR	1		199120000000019	4799
26	4	15	40	37	BEFRAGUNG	MEHRHEIT		0		-1	-1
26	5	16	1	6	BEVÖLKERUNG	MASSE	MENSCHHEIT	0		11897.5	14773
26	5	16	2	33	VERGÜTUNG	GELD		0		971140000000037	19847
26	5	16	3	23	BOSS	HEMD	HEMD	1		2743.5	5599
26	5	16	4	10	FLÄCHE	ZENTRUM	ZENTRUM	1		1815.5	3447
26	5	16	5	37	MÖRDER	SÜNDE	SÜNDE	1		4239.5	5591
26	5	16	6	30	AUSKUNFT	PROPAGANDA	INFORMATION	0		578340000000037	8559
26	5	16	7	39	FLIRT	ROMANTIK	ROMANTIK	1		373359999999963	5975
26	5	16	8	21	RANG	HIERARCHIE	THEATER	0		754259999999963	10047
26	5	16	9	28	BOOT	MATROSE	MATROSE	1		7367.5	9783
26	5	16	10	18	ASSISTENT	PROFESSION	PROFESSUR	0		201540000000037	5615
26	5	16	11	32	BAUER	FARM		0		-1	-1
26	5	16	12	16	BIRKE	LAUB	LAUB	1		2279.5	3727
26	5	16	13	8	BEFUGNIS	ERMÄCHTIGUNG		0		989390000000037	19813
26	5	16	14	14	KOCH	OFEN	OFEN	1		113612999999998	12161
26	5	16	15	22	DIREKTION	BESCHLUSS		0		-1	-1
26	5	16	16	7	KOMMENTAR	PRESSE	PRESSE	1		4111.5	5839
26	5	16	17	27	ROUTE	HEIMWEG	HEIMWEG	1		4247.5	11007
26	5	16	18	26	PUBLIKUM	ZUSCHAUER	ZUSCHAUER	1		559129999999981	7079
26	5	16	19	34	STUDENT	KLAUSUR	KLAUSUR	1		3239.5	5471
26	5	16	20	3	SEE	WASSER		0		-1	-1
26	5	16	21	17	JUSTIZ	GLAUBWÜRDIGKEIT	INSTANZ	0		909340000000037	11535
26	5	16	22	4	UNRECHT	BENACHTEILIGUNG		0		-1	-1
26	5	16	23	36	BOMBE	TERRORIST	TERRORIST	1		220729999999981	4515
26	5	16	24	1	BEHÖRDE	KÜNDIGUNG	BESCHEINIGUNG	0		6043.5	15739
26	5	16	25	11	PHASE	STADIUM	STADIUM	1		371129999999981	5631
26	5	16	26	29	GERICHT	VERHANDLUNG		0		-1	-1
26	5	16	27	40	VIRUS	ERREGER	KRANKHEIT	0		984859999999963	20008
26	5	16	28	24	MODE	HOSE		0		-1	-1
26	5	16	29	9	SCHNITT	FILM	FILM	1		614329999999981	8790
26	5	16	30	35	FREUDE	LUST	LUST	1		350279999999981	4928
26	5	16	31	2	GEFAHR	HAI	BEDROHUNG	0		9127.5	14239
26	5	16	32	5	NATION	EINIGKEIT	EINIGKEIT	1		12205	18023
26	5	16	33	15	VISUM	TOURISMUS	TOURIST	0		546809999999963	7463
26	5	16	34	19	AFFÄRE	PARTNERSCHAFT		0		-1	-1
26	5	16	35	13	JOURNALIST	PRESSEFREIHEIT	PRESSEFREIHEIT	1		250620000000019	9171
26	5	16	36	12	KAPITALISMUS	KOMMUNISMUS	SOZIALISMUS	0		890329999999981	20007
26	5	16	37	20	ANLAGE	RENDITE		0		-1	-1
26	5	16	38	31	EXEKUTION	ERSCHIEßUNG	ERSCHIESSUNG	1		1727.5	4809
26	5	16	39	38	PRIESTER	KATHEDRALE		0		-1	-1
26	5	16	40	25	CHARAKTER	OFFENHEIT	ART	0		8375.5	10273
26	6	1	1	4	STURM	WINDHAUCH		0		-1	-1
26	6	1	2	14	STERN	WEIHNACHTEN	WEIHNACHTEN	1		8402	10151
26	6	1	3	25	SPASS	FEIER		0		-1	-1
26	6	1	4	3	STILLE	EINSAMKEIT	RUHE	0		129525999999996	20001
26	6	1	5	2	MASCHINE	APPARAT		0		-1	-1
26	6	1	6	40	PUPPE	KIND	KIND	1		321990000000037	11279
26	6	1	7	31	NÄSSE	GEWITTER	REGEN	0		5111.5	10639
26	6	1	8	21	DEMOKRATIE	SYSTEM	SYSTEM	1		225559999999963	3559
26	6	1	9	24	BEDÜRFNIS	WERBUNG		0		-1	-1
26	6	1	10	13	KUGEL	QUADRAT	WÜRFEL	0		785509999999963	18543
26	6	1	11	6	CHAOS	STRUKTUR	STRUKTUR	1		179179999999981	3583
26	6	1	12	35	FIGUR	BRETT		0		-1	-1
26	6	1	13	27	GRUNDRECHT	VERFASSUNG		0		-1	-1
26	6	1	14	8	BARGELD	WERT	WERT	1		2682.5	5575
26	6	1	15	20	INFORMATION	INHALT		0		-1	-1
26	6	1	16	30	BEGRIFF	BEDEUTUNG		0		-1	-1
26	6	1	17	12	NUTZEN	KOSTEN	KOSTEN	1		2031.5	7895
26	6	1	18	17	STAUB	SAUBERKEIT	SAUBERKEIT	1		407929999999981	13671
26	6	1	19	10	ABSPRACHE	VERTRAG		0		-1	-1
26	6	1	20	34	EMPFEHLUNG	RAT		0		-1	-1
26	6	1	21	18	TRINKSPRUCH	SPRICHWORT	WITZ	0		597559999999963	7735
26	6	1	22	15	BECHER	KAFFEE	WEIN	0		10423.5	20001
26	6	1	23	9	FORM	KREIS	KREIS	1		592570000000019	7757
26	6	1	24	33	RÜSTUNG	ANGRIFF	ANGRIFF	1		220770000000019	3911
26	6	1	25	26	SKLAVE	KÖNIG	KÖNIG	1		629990000000037	9527
26	6	1	26	23	SÄNGER	KÜNSTLER	BAND	0		918370000000019	10711
26	6	1	27	36	RÜCKSCHRITT	VERGANGENHEIT		0		-1	-1
26	6	1	28	16	VOGEL	KATZE	KÄFER	0		993570000000019	20001
26	6	1	29	7	ZEITUNG	DRUCK		0		-1	-1
26	6	1	30	37	ANEKDOTE	WITZ	WITZ	1		494490000000037	6156
26	6	1	31	22	LÖSUNG	PROBLEM	PROBLEM	1		1591.5	3492
26	6	1	32	29	MANGEL	VERZICHT	ARMUT	0		132985999999996	15434
26	6	1	33	39	SCHAMGEFÜHL	KÖRPER	KÖRPER	1		239970000000019	3823
26	6	1	34	28	URHEBER	KAUSALITÄT		0		-1	-1
26	6	1	35	32	EINGEBUNG	IDEE	IDEE	1		1583.5	2591
26	6	1	36	38	FÄHIGKEIT	VERANLAGUNG	BEGABUNG	0		7759.5	10215
26	6	1	37	11	GEHIRN	BEWUSSTSEIN	GEIST	0		521459999999963	7038
26	6	1	38	19	ERDE	STEIN	STEIN	1		2688.5	4112
26	6	1	39	1	PELZ	FUCHS	FUCHS	1		1607.5	2439
26	6	1	40	5	BERUF	ANERKENNUNG	ARBEIT	0		611170000000019	11775
26	7	2	1	28	UHR	KIRCHE	ZEIT	0		395059999999963	6336
26	7	2	2	20	BEGRÜSSUNG	FREUNDLICHKEIT		0		-1	-1
26	7	2	3	39	FASS	KELLER	KELLER	1		148970000000019	2151
26	7	2	4	19	GEISEL	GEFANGENER	GERFANGENER	1		179959999999963	16503
26	7	2	5	40	POSTKUTSCHE	PFERD	PFERD	1		293570000000019	4439
26	7	2	6	38	NEFFE	GROSSMUTTER	GROSSVATER	0		442379999999981	11312
26	7	2	7	30	SPRACHE	AKUSTIK	AKUSTIK	1		483879999999981	6798
26	7	2	8	6	ZUWACHS	FORTSCHRITT		0		386370000000019	13487
26	7	2	9	18	SCHMETTERLING	BLÜTE	BLUME	0		170359999999963	3455
26	7	2	10	22	MACHT	HERRSCHER	HERRSCHER	1		282379999999981	5367
26	7	2	11	8	BERG	HÜTTE	EDELWEISS	0		225479999999981	6030
26	7	2	12	12	KOMÖDIE	DRAMA	DRAMA	1		296779999999981	5015
26	7	2	13	33	ERLÖSUNG	HIMMELREICH		0		-1	-1
26	7	2	14	37	DÄMMERUNG	MORGENGRAUEN	MORGEN	0		116227000000002	20001
26	7	2	15	31	HÄRTE	KRAFT	KRAFT	1		437820000000019	5908
26	7	2	16	14	HAUT	BLUT	BLUT	1		172779999999981	2959
26	7	2	17	10	ILLUSION	WAHRNEHMUNG	ZAUBER	0		431179999999981	6567
26	7	2	18	17	VERSCHLEIERUNG	KOPFTUCH		0		100557999999998	15415
26	7	2	19	26	FRAGE	EINWAND	ERKUNDIGUNG	0		136237999999998	19543
26	7	2	20	13	TIER	FROSCH	FROSCH	1		101187999999998	11678
26	7	2	21	25	DISZIPLIN	GEHORSAM	GEHORSAM	1		181579999999981	3719
26	7	2	22	34	PRÜFUNG	MISSERFOLG	BESTANDEN	0		120107000000002	20001
26	7	2	23	9	GESPENST	ERSCHEINUNG		0		-1	-1
26	7	2	24	35	ANFORDERUNG	SCHWIERIGKEIT	SCHWIERIGKEIT	1		495659999999963	8308
26	7	2	25	4	KRITIK	ZWEIFEL	FRUST	0		966790000000037	20002
26	7	2	26	24	GNADE	BARMHERZIGKEIT	BARMHERZIG	0		722179999999981	13870
26	7	2	27	23	BUNGALOW	SIEDLUNG	SIEDLUNG	1		303120000000019	20001
26	7	2	28	11	EHE	VERLOBUNG		0		654879999999981	20002
26	7	2	29	15	SEEGANG	DAMPFER	FLOSS	0		665870000000019	20001
26	7	2	30	1	BLICK	PERSPEKTIVE		0		-1	-1
26	7	2	31	3	VERLUST	ABNAHME		0		-1	-1
26	7	2	32	16	KRITERIUM	AUSWAHL	ARGUMENT	0		776279999999981	9528
26	7	2	33	7	GRAS	VIEH	GARTEN	0		890579999999981	16929
26	7	2	34	32	TRAUM	WIRKLICHKEIT	WIRKLICHKEIT	1		595979999999981	10807
26	7	2	35	29	TAL	WIESE		0		-1	-1
26	7	2	36	2	MALER	PIANIST	LEINWAND	0		751029999999981	9573
26	7	2	37	21	ANSTAND	SITTE	SITTE	1		111137999999998	12331
26	7	2	38	27	SCHICKSAL	IRONIE	IRONIE	1		337120000000019	4861
26	7	2	39	5	FREUND	VERTRAUEN		0		-1	-1
26	7	2	40	36	AUSWERTUNG	ERGEBNIS	ERGEBNIS	1		476570000000019	7101
26	8	3	1	27	ALKOHOL	OPIUM	OPIUM	1		251180000000075	4611
26	8	3	2	11	APFEL	PFIRSICH	BIRNE	0		547190000000037	14271
26	8	3	3	35	PROFIL	QUERSCHNITT	QUERSCHNITT	1		211190000000037	6097
26	8	3	4	24	RICHTER	GERECHTIGKEIT	GERECHT	0		159890000000037	3071
26	8	3	5	29	PUDDING	SÜSSIGKEITEN		0		-1	-1
26	8	3	6	6	BESITZ	ANTEIL	EIGENTUM	0		4042	5866
26	8	3	7	37	WOLLE	KLEIDUNG	JACKE	0		912619999999925	10193
26	8	3	8	4	STUHL	SESSEL	LEHNE	0		153490000000037	6871
26	8	3	9	2	VULKAN	EXPLOSION	EXPLOSION	1		133580000000075	3688
26	8	3	10	26	BEWEIS	TATSACHE		0		-1	-1
26	8	3	11	14	FORDERUNG	GEHALT	DROHUNG	0		5999.5	9102
26	8	3	12	38	DEFINITION	KONZEPT	BEDEUTUNG	0		434859999999963	9575
26	8	3	13	16	GEBÄUDE	HOTEL		0		109949000000004	20003
26	8	3	14	28	SEGEN	SCHÖPFER	GÖTTIN	0		3239.5	5569
26	8	3	15	22	ZEIT	URSPRUNG		0		-1	-1
26	8	3	16	17	GEIST	FLASCHE		0		-1	-1
26	8	3	17	13	HELDENMUT	TAPFERKEIT		0		-1	-1
26	8	3	18	19	GESUNDHEIT	IMPFUNG		0		-1	-1
26	8	3	19	23	ARMUT	ELEND		0		-1	-1
26	8	3	20	34	ERDGESCHOSS	DACHBODEN	DACHGESCHOSS	0		2332	4556
26	8	3	21	9	ANSICHT	MEINUNG	MEINUNG	1		299180000000075	4081
26	8	3	22	7	NORM	MORAL		0		-1	-1
26	8	3	23	12	DAMPF	LOKOMOTIVE	WASSER	0		490619999999925	7720
26	8	3	24	10	LEIDENSCHAFT	KUSS		0		-1	-1
26	8	3	25	5	INDUSTRIE	BRANCHE	GEWERBE	0		6046.5	8312
26	8	3	26	39	GESCHREI	PANIK	PANIK	1		3115	4208
26	8	3	27	32	CHANCE	BEGEGNUNG	BEGEGNUNG	1		1496	3968
26	8	3	28	31	VERGLEICH	GLEICHNIS	GLEICHUNG	0		10303	18151
26	8	3	29	1	GIFT	MORD		0		-1	-1
26	8	3	30	25	ZWIELICHT	UNTERWELT	UNTERWELT	1		485380000000075	6507
26	8	3	31	30	TAT	ABSICHT		0		-1	-1
26	8	3	32	8	MEINEID	EHRENHAFTIGKEIT		0		-1	-1
26	8	3	33	21	STOLZ	RUHM	EHRE	0		287540000000037	4884
26	8	3	34	18	GEDÄCHTNIS	ELEFANT	ERINNERUNG	0		6855	8359
26	8	3	35	40	PLAN	GROSSSTADT		0		-1	-1
26	8	3	36	3	TÄUSCHUNG	ECHTHEIT		0		-1	-1
26	8	3	37	36	JUNGE	MÄDCHEN		0		-1	-1
26	8	3	38	33	AUTO	PRESTIGE		0		-1	-1
26	8	3	39	20	LARVE	RAUPE	RAUPE	1		176330000000075	2750
26	8	3	40	15	PAPIER	BRIEF	BLATT	0		8432	9632
								122
