## Supplementary material for "Vast amounts of encoded items nullify but do not reverse the effect of sleep on declarative memory": Dataset: PAL_26_1_3.xlsx

### Sheet: Tabelle1
VP_Nr	Block	VersioN	counter	pair_code	cue	correct_answer	answer		accuracy	reactiontime1	reactiontime2
26	1	12	1	31	REICH	PROFIT	PROFIT	1		3977.6	5337
26	1	12	2	12	HÖLLE	MYTHOS	HIMMEL	0		7431.8	8423
26	1	12	3	40	KERZE	DOCHT	DOCHT	1		1303.6	2111
26	1	12	4	26	EVOLUTION	ERWEITERUNG	ENTWICKLUNG	0		6007.8	13111
26	1	12	5	13	STAAT	UNTERSTÜTZUNG	GLAUBWÜRDIGKEIT	0		2915.7	6223
26	1	12	6	3	BEIFALL	APPLAUS	APPLAUS	1		1407.6	2591
26	1	12	7	21	LIKÖR	SEKT	SEKT	1		1263.6	2109
26	1	12	8	18	PARTY	THEKE	FEIER	0		3409.6	4433
26	1	12	9	22	PARTEI	ABSTIMMUNG	ABSTIMMUNG	1		2220.5	3935
26	1	12	10	27	BEEINFLUSSUNG	VERMARKTUNG		0		-1	-1
26	1	12	11	29	MOTOR	INDUSTRIALISIERUNG	INDUSTRIALISIERUNG	1		127660000000001	4436
26	1	12	12	24	ALARM	ÜBUNG	ÜBUNG	1		3223.8	4335
26	1	12	13	37	INVESTITION	KONZERN		0		8207.5	14519
26	1	12	14	5	BINDUNG	BABY	BABY	1		119960000000001	1855
26	1	12	15	14	SCHLAFWANDELN	UNWIRKLICHKEIT	SURREAL	0		6463.8	8111
26	1	12	16	35	NOTLAGE	DILEMMA		0		-1	-1
26	1	12	17	4	KLOSTER	EINSCHRÄNKUNG	RUHE	0		4149.7	5341
26	1	12	18	34	BLEI	STAHL	STAHL	1		174360000000001	3743
26	1	12	19	25	BESTATTUNG	SELBSTMORD		0		-1	-1
26	1	12	20	38	ABEND	MORGEN	MORGEN	1		256660000000001	3790
26	1	12	21	32	KOORDINATION	HANDHABUNG	GESCHICK	0		856429999999999	9719
26	1	12	22	17	BEGRÜNDER	PRÄSIDENT	VERFASSER	0		715160000000001	8959
26	1	12	23	28	UNSTERBLICHKEIT	AUFERSTEHUNG	WIEDERGEBURT	0		172279999999999	7383
26	1	12	24	7	HIRN	STUDIE	UNTERSUCHUNG	0		224760000000001	5551
26	1	12	25	10	ZAUBERKÜNSTLER	TRICK	ILLUSION	0		235960000000001	5631
26	1	12	26	23	JUGEND	SCHWIMMBAD		0		-1	-1
26	1	12	27	9	ADER	GESTEIN	EISEN	0		195179999999999	3027
26	1	12	28	36	EINSPARUNG	RECHNUNG	RENDITE	0		11850.7	13507
26	1	12	29	8	KARTELL	KONSENS		0		-1	-1
26	1	12	30	1	EMPFINDUNG	GELASSENHEIT	GEFÜHL	0		10114	11525
26	1	12	31	15	VERHAFTUNG	KLINGE	VERBRECHEN	0		918360000000001	11283
26	1	12	32	2	GENIE	MATHEMATIK	MATHEMATIK	1		141960000000001	3515
26	1	12	33	19	BAHNSTEIG	ANPASSUNG	SCHIENE	0		15519.8	16887
26	1	12	34	20	HORN	WARNUNG	WARNUNG	1		292720000000001	4575
26	1	12	35	6	SCHLACHTUNG	SCHWEIN	SCHWEIN	1		151179999999999	2609
26	1	12	36	16	FREUNDIN	ZÄRTLICHKEIT	ZÄRTLICHKEIT	1		154989999999999	4749
26	1	12	37	33	ERÖFFNUNG	GRÜNDUNG		0		-1	-1
26	1	12	38	30	DORF	ISOLATION	ISOLATION	1		135020000000001	3011
26	1	12	39	11	PROGRAMM	KINO	KINO	1		112760000000001	1997
26	1	12	40	39	ORDNUNG	ZUCHT		0		-1	-1
26	2	13	1	8	BEWUNDERUNG	SCHÖNHEIT		0		-1	-1
26	2	13	2	10	MILCH	KÄSE		0		-1	-1
26	2	13	3	30	HASS	GEFECHT	VERDORBENHEIT	0		8299	10920
26	2	13	4	2	PARK	VEGETATION	VEGETATION	1		171980000000005	3601
26	2	13	5	37	FLAMME	LEUCHTE	FEUER	0		267780000000005	3429
26	2	13	6	14	MUSIK	OPER	OPER	1		295980000000005	3656
26	2	13	7	4	SPRECHER	AUFRUF		0		-1	-1
26	2	13	8	5	AUFTAKT	SPIEL	SPIEL	1		171180000000005	2777
26	2	13	9	15	VERBRÜDERUNG	ENTSCHULDIGUNG		0		-1	-1
26	2	13	10	38	SUBMISSION	ERNIEDRIGUNG	ERNIEDRIGUNG	1		155319999999995	4799
26	2	13	11	40	REGENSCHIRM	BEDARF	NOTWENDIGKEIT	0		759380000000005	10170
26	2	13	12	25	GERICHTSHOF	UNWAHRHEIT		0		-1	-1
26	2	13	13	20	ZAHL	PHYSIK	PHYSIK	1		140789999999991	2776
26	2	13	14	3	OZEAN	KRABBE		0		-1	-1
26	2	13	15	7	KRANZ	NEST	NEST	1		221589999999991	3049
26	2	13	16	19	INSEL	URLAUBER	URLAUBER	1		139780000000005	2957
26	2	13	17	33	SENDER	NOTIZ	NOTIZ	1		343980000000005	4728
26	2	13	18	35	ZUCKER	SPEISE	SÜSSIGKEIT	0		200789999999991	6736
26	2	13	19	26	KUNSTWERK	AUFMACHUNG		0		-1	-1
26	2	13	20	32	KLEIDERSCHRANK	HANDSCHUH	HANDSCHUHE	1		254380000000005	5368
26	2	13	21	12	TRAINER	STIL	STIL	1		287980000000005	4200
26	2	13	22	22	WIEDERHERSTELLUNG	VERSCHLECHTERUNG	ERHOLUNG	0		420910000000009	6047
26	2	13	23	39	FREILASSUNG	AUFENTHALT		0		-1	-1
26	2	13	24	36	KLEINIGKEIT	WAAGE		0		-1	-1
26	2	13	25	6	BEGEISTERUNG	GEFÜHL		0		-1	-1
26	2	13	26	34	FRAU	BLUSE		0		-1	-1
26	2	13	27	24	ENTSCHLOSSENHEIT	DURCHSETZUNG	SELBSTBEWUSSTSEIN	0		284180000000005	10109
26	2	13	28	13	ZAHLUNG	QUITTUNG	RECHNUNG	0		361189999999991	5029
26	2	13	29	27	SUBSTANZ	SEELE		0		-1	-1
26	2	13	30	23	STREIK	KONFLIKT	KONFLIKT	1		177319999999995	4568
26	2	13	31	1	WAHNSINN	ANSTALT	ANSTALT	1		229589999999991	3752
26	2	13	32	16	TRAINING	PULS		0		-1	-1
26	2	13	33	9	STALL	KUH	KUH	1		126380000000005	2136
26	2	13	34	29	KONJUNKTUR	DIAGNOSE		0		-1	-1
26	2	13	35	18	BEWERTUNG	KELLNERIN	KELLNER	1		254689999999991	3888
26	2	13	36	11	DOKUMENT	BESCHEINIGUNG		0		-1	-1
26	2	13	37	21	REVOLUTION	WIDERSTAND	REVOLTE	0		166380000000005	8048
26	2	13	38	28	NACHRICHT	GEBURTSTAG	MITTEILUNG	0		8164.5	10424
26	2	13	39	17	WAFFE	KRIEG	KRIEG	1		1256	2016
26	2	13	40	31	TEICH	ÜBERSCHWEMMUNG	WASSER	0		592780000000005	7280
26	3	14	1	35	LIST	NAZI	VERKÄUFER	0		965829999999981	11977
26	3	14	2	16	FREUNDSCHAFT	GEFÄHRTE		0		-1	-1
26	3	14	3	11	PRÄDIKAT	PRIMA		0		-1	-1
26	3	14	4	13	URLAUB	AUSFALL	ABSAGE	0		287910000000009	3943
26	3	14	5	19	MINIMUM	NOTWENDIGKEIT	NOTWENDIGKEIT	1		150289999999991	4279
26	3	14	6	1	GEMEINSCHAFT	ZUSAMMENARBEIT		0		-1	-1
26	3	14	7	8	EXPERIMENT	UNTERSUCHUNG	VERSUCH	0		423710000000009	7453
26	3	14	8	34	NACHBARSCHAFT	HECKE	HECKE	1		170310000000009	2427
26	3	14	9	4	INFLATION	ENTWERTUNG	ENTWERTUNG	1		165089999999991	3729
26	3	14	10	18	KONFRONTATION	RACHE		0		-1	-1
26	3	14	11	38	ZELT	ZIRKUS	ZIRKUS	1		143910000000009	2696
26	3	14	12	10	SCHMUGGEL	IMPORT	IMPORT	1		186310000000009	3969
26	3	14	13	9	INTENSIVSTATION	KRANKENHAUS	KRANKENHAUS	1		313289999999991	12645
26	3	14	14	36	SÄUFER	WIRT	BAR	0		144671000000001	20005
26	3	14	15	15	LAMM	MITTAGESSEN	GRILL	0		419179999999981	6161
26	3	14	16	23	FLÜCHTLING	ASYL	ASYL	1		138210000000009	2117
26	3	14	17	29	FAUST	GEWALT	AUGE	0		211220000000019	3241
26	3	14	18	31	TOD	NOTWEHR	ENDE	0		556870000000019	6624
26	3	14	19	25	FRIEDEN	ALLIANZ	STILLE	0		3342	4944
26	3	14	20	40	LEBER	ORGAN	ORGAN	1		475110000000009	5889
26	3	14	21	7	VORBEREITUNG	VERÖFFENTLICHUNG		0		-1	-1
26	3	14	22	32	SCHLUSSFOLGERUNG	KONSEQUENZ	KONSEQUENZ	1		184489999999991	4053
26	3	14	23	24	VATER	VORBILD	VORBILD	1		200010000000009	3608
26	3	14	24	3	IDIOT	UNSINN	DUMM	0		127189999999991	2480
26	3	14	25	17	TECHNOLOGIE	GEHIRNWÄSCHE		0		-1	-1
26	3	14	26	6	LIMIT	MAXIMUM	MAXIMUM	1		143489999999991	3251
26	3	14	27	33	KNOBLAUCH	VAMPIR	VAMPIR	1		129489999999991	2637
26	3	14	28	27	HINDERUNG	SIEGEL	HÜRDE	0		210489999999991	3177
26	3	14	29	12	UNHEIL	ALPTRAUM	NOTFALL	0		819910000000009	11343
26	3	14	30	14	WANGE	CHRIST	CHRIST	1		189489999999991	3143
26	3	14	31	21	UNABHÄNGIGKEIT	SELBSTBESTIMMUNG	SELBSTSTÄNDIG	0		812010000000009	13874
26	3	14	32	2	SOLO	MUSIKINSTRUMENT	INSTRUMENT	0		180489999999991	3581
26	3	14	33	5	GANG	TOR	TOR	1		345139999999991	4207
26	3	14	34	22	AUTOR	ERFINDUNG	ERSCHAFFER	0		127441000000001	15768
26	3	14	35	28	SCHLÄGER	KRIMINALITÄT	TENNIS	0		497210000000009	11621
26	3	14	36	30	DIAKONIE	VERSORGUNG	HILFESTELLUNG	0		648910000000009	9713
26	3	14	37	26	RASSE	NATIONALIST	NAZI	0		176579999999981	9271
26	3	14	38	20	ERKLÄRUNG	WISSENSCHAFT		0		-1	-1
26	3	14	39	39	GESELLSCHAFT	EINHEIT	EINHEIT	1		198310000000009	3535
26	3	14	40	37	PARLAMENT	KANZLER	WAHL	0		10351	11191
26	4	15	1	21	AUSEINANDERSETZUNG	ÜBERLEGUNG	RIVALE	0		898420000000019	10153
26	4	15	2	39	DESSERT	HONIG	HONIG	1		232770000000019	3555
26	4	15	3	37	BEFRAGUNG	MEHRHEIT		0		-1	-1
26	4	15	4	34	PATRIOTISMUS	EXTREMISMUS	EXTREMISMUS	1		441489999999991	6927
26	4	15	5	2	UNTERSCHRIFT	FORMULAR	BUCHSTABE	0		704720000000019	8519
26	4	15	6	6	MANDANT	RECHT	RECHT	1		193520000000019	2823
26	4	15	7	9	SUBKULTUR	UNTERGRUND		0		-1	-1
26	4	15	8	5	STÜTZE	BEGLEITER	LEHNE	0		339070000000019	5343
26	4	15	9	16	SONNE	GRAD	GRAD	1		239120000000019	3119
26	4	15	10	28	BILD	FOTO	FOTO	1		138420000000019	2160
26	4	15	11	7	DONNER	BLITZ	BLITZ	1		118310000000009	2479
26	4	15	12	40	BEARBEITUNG	HONORAR	VERÄNDERUNG	0		491920000000019	6751
26	4	15	13	23	OPPOSITION	VERWEIGERUNG	VERWEIGERUNG	1		242310000000009	4375
26	4	15	14	29	INTERVENTION	STREIT	STREIT	1		183110000000009	2823
26	4	15	15	3	VORSTAND	LEITER	LEITER	1		163910000000009	2479
26	4	15	16	22	STROH	WALDBRAND	WALDBRAND	1		156629999999981	3015
26	4	15	17	30	ERDBALL	WELTKARTE	PLANET	0		209129999999981	10631
26	4	15	18	25	DRECK	VERUNREINIGUNG	SCHMUTZ	0		627110000000009	13159
26	4	15	19	19	ARBEITER	EINKOMMEN	LOHN	0		138310000000009	2375
26	4	15	20	12	TECHNIKER	INGENIEUR	INGENIEUR	1		130560000000009	4031
26	4	15	21	13	WANDEL	ZWISCHENZEIT	VERÄNDERUNG	0		413079999999981	6480
26	4	15	22	35	GOTT	VEREHRUNG	BIBEL	0		131352000000002	14050
26	4	15	23	36	INFORMATIK	PROGRAMMIERUNG	PROGRAMMIERUNG	1		258910000000009	5693
26	4	15	24	1	PYRAMIDE	ARCHITEKTUR	ARCHITEKTUR	1		231110000000009	4968
26	4	15	25	11	SCHÄTZUNG	SPEKULATION	PROGNOSE	0		830229999999981	10078
26	4	15	26	17	KOOPERATION	MITHILFE	KOALITION	0		335910000000009	5503
26	4	15	27	18	ERNÄHRUNG	EIWEIß	GESUND	0		407920000000019	5503
26	4	15	28	24	AKTEUR	DRAMATIK		0		-1	-1
26	4	15	29	32	FORMEL	BERECHNUNG	BERECHNUNG	1		922000000001863	8599
26	4	15	30	26	POLIZEI	EINSATZ		0		-1	-1
26	4	15	31	8	GELIEBTE	GEHEIMNIS	GEHEIMNIS	1		147410000000009	3157
26	4	15	32	4	BRILLE	KRAWATTE	KRAWATTE	1		287239999999991	4692
26	4	15	33	14	REGIME	ZERSCHLAGUNG	UNTERDRÜCKUNG	0		794629999999981	10839
26	4	15	34	27	KUNST	ARTIST	MUSIKER	0		505529999999981	10407
26	4	15	35	10	ZOO	BÄR	BÄR	1		169529999999981	3178
26	4	15	36	38	GEGNER	WAFFENSTILLSTAND	RIVALE	0		269210000000009	4179
26	4	15	37	31	ERMITTLUNG	SCHULD	MÖRDER	0		619089999999991	10760
26	4	15	38	15	TRITT	SOHLE	FUSS	0		189520000000019	4695
26	4	15	39	33	TAGEBUCH	BIOGRAPHIE	BIOGRAPHIE	1		306310000000009	5127
26	4	15	40	20	REGENBOGEN	FARBE	FARBE	1		167489999999991	2855
26	5	16	1	19	AFFÄRE	PARTNERSCHAFT	SÜNDE	0		234479999999981	3070
26	5	16	2	7	KOMMENTAR	PRESSE	PRESSE	1		695520000000019	7869
26	5	16	3	27	ROUTE	HEIMWEG	HEIMWEG	1		134220000000019	2646
26	5	16	4	3	SEE	WASSER	SEGELN	0		681459999999963	9143
26	5	16	5	35	FREUDE	LUST	LUST	1		251940000000037	3703
26	5	16	6	17	JUSTIZ	GLAUBWÜRDIGKEIT	GESETZ	0		101674000000004	11496
26	5	16	7	9	SCHNITT	FILM	FILM	1		192640000000037	3222
26	5	16	8	37	MÖRDER	SÜNDE	VERBRECHER	0		448740000000037	6511
26	5	16	9	34	STUDENT	KLAUSUR	KLAUSUR	1		163920000000019	3244
26	5	16	10	1	BEHÖRDE	KÜNDIGUNG		0		-1	-1
26	5	16	11	39	FLIRT	ROMANTIK	ROMANTIK	1		203940000000037	4396
26	5	16	12	25	CHARAKTER	OFFENHEIT	ART	0		152220000000019	2138
26	5	16	13	24	MODE	HOSE	KLEIDUNG	0		903320000000019	10310
26	5	16	14	36	BOMBE	TERRORIST	TERRORIST	1		147959999999963	3592
26	5	16	15	8	BEFUGNIS	ERMÄCHTIGUNG	ERLAUBNIS	0		320740000000037	5407
26	5	16	16	28	BOOT	MATROSE	MATROSE	1		181009999999963	3103
26	5	16	17	6	BEVÖLKERUNG	MASSE		0		-1	-1
26	5	16	18	23	BOSS	HEMD	HEMD	1		169090000000037	3080
26	5	16	19	14	KOCH	OFEN	OFEN	1		646120000000019	8230
26	5	16	20	29	GERICHT	VERHANDLUNG		0		-1	-1
26	5	16	21	26	PUBLIKUM	ZUSCHAUER	ZUSCHAUER	1		170540000000037	3167
26	5	16	22	40	VIRUS	ERREGER	VERBREITUNG	0		123350999999996	14624
26	5	16	23	38	PRIESTER	KATHEDRALE	PRÄDIGER	0		380179999999981	5782
26	5	16	24	22	DIREKTION	BESCHLUSS		0		-1	-1
26	5	16	25	31	EXEKUTION	ERSCHIEßUNG	ERSCHIESSUNG	1		184240000000037	3898
26	5	16	26	32	BAUER	FARM	VIEH	0		268720000000019	3767
26	5	16	27	20	ANLAGE	RENDITE	KOMPLEX	0		3783	7532
26	5	16	28	4	UNRECHT	BENACHTEILIGUNG		0		-1	-1
26	5	16	29	21	RANG	HIERARCHIE	STATUS	0		118200999999996	13622
26	5	16	30	10	FLÄCHE	ZENTRUM	ZENTRUM	1		393679999999981	5287
26	5	16	31	11	PHASE	STADIUM	STADIUM	1		1261	2743
26	5	16	32	33	VERGÜTUNG	GELD	ABRECHNUNG	0		887129999999981	11159
26	5	16	33	5	NATION	EINIGKEIT	EINHEITLICH	0		107112000000002	20006
26	5	16	34	12	KAPITALISMUS	KOMMUNISMUS	SOZIALISMUS	0		180629999999981	5648
26	5	16	35	30	AUSKUNFT	PROPAGANDA	INFO	0		278329999999981	4647
26	5	16	36	15	VISUM	TOURISMUS	TOURIST	0		203929999999981	3812
26	5	16	37	13	JOURNALIST	PRESSEFREIHEIT	PRESSEFREIHEIT	1		183440000000037	5259
26	5	16	38	16	BIRKE	LAUB	LAUB	1		142240000000037	2182
26	5	16	39	18	ASSISTENT	PROFESSION	PROFFESUR	0		1568.5	4063
26	5	16	40	2	GEFAHR	HAI	NOTSITUATION	0		634979999999981	9896
26	6	1	1	38	FÄHIGKEIT	VERANLAGUNG		0		-1	-1
26	6	1	2	12	NUTZEN	KOSTEN	KOSTEN	1		158179999999981	4370
26	6	1	3	2	MASCHINE	APPARAT		0		-1	-1
26	6	1	4	25	SPASS	FEIER		0		-1	-1
26	6	1	5	15	BECHER	KAFFEE	WEIN	0		254720000000019	6047
26	6	1	6	35	FIGUR	BRETT		0		-1	-1
26	6	1	7	27	GRUNDRECHT	VERFASSUNG		0		-1	-1
26	6	1	8	4	STURM	WINDHAUCH		0		-1	-1
26	6	1	9	26	SKLAVE	KÖNIG	KÖNIG	1		4278.5	5910
26	6	1	10	5	BERUF	ANERKENNUNG	GÄRTNER	0		711140000000037	8639
26	6	1	11	18	TRINKSPRUCH	SPRICHWORT	WITZ	0		13031.5	14103
26	6	1	12	7	ZEITUNG	DRUCK	PRESSEFREIHEIT	0		996840000000037	12527
26	6	1	13	19	ERDE	STEIN	STEIN	1		185940000000037	2855
26	6	1	14	17	STAUB	SAUBERKEIT	SAUBERKEIT	1		201540000000037	3743
26	6	1	15	36	RÜCKSCHRITT	VERGANGENHEIT		0		-1	-1
26	6	1	16	6	CHAOS	STRUKTUR	STRUKTUR	1		2303.5	4207
26	6	1	17	37	ANEKDOTE	WITZ	WITZ	1		1111.5	2703
26	6	1	18	3	STILLE	EINSAMKEIT	FRIEDEN	0		943959999999963	12807
26	6	1	19	10	ABSPRACHE	VERTRAG	TERMIN	0		579940000000037	7031
26	6	1	20	11	GEHIRN	BEWUSSTSEIN	GEDANKE	0		774359999999963	9519
26	6	1	21	24	BEDÜRFNIS	WERBUNG	DRANG	0		467140000000037	6007
26	6	1	22	20	INFORMATION	INHALT		0		-1	-1
26	6	1	23	21	DEMOKRATIE	SYSTEM	SYSTEM	1		132740000000037	3639
26	6	1	24	30	BEGRIFF	BEDEUTUNG	WORT	0		265540000000037	4999
26	6	1	25	34	EMPFEHLUNG	RAT		0		-1	-1
26	6	1	26	33	RÜSTUNG	ANGRIFF	ANGRIFF	1		1361	3437
26	6	1	27	1	PELZ	FUCHS	FUCHS	1		1333.5	2021
26	6	1	28	39	SCHAMGEFÜHL	KÖRPER	KÖRPER	1		127340000000037	2529
26	6	1	29	16	VOGEL	KATZE	MEISE	0		149595999999996	15967
26	6	1	30	13	KUGEL	QUADRAT	WÜRFEL	0		434359999999963	6063
26	6	1	31	31	NÄSSE	GEWITTER	REGEN	0		463140000000037	6227
26	6	1	32	28	URHEBER	KAUSALITÄT	ERFINDER	0		384120000000019	7683
26	6	1	33	9	FORM	KREIS	KREIS	1		283959999999963	4311
26	6	1	34	40	PUPPE	KIND	KIND	1		179940000000037	5031
26	6	1	35	22	LÖSUNG	PROBLEM	PROBLEM	1		137279999999981	3371
26	6	1	36	14	STERN	WEIHNACHTEN	WEIHNACHTEN	1		162529999999981	4147
26	6	1	37	29	MANGEL	VERZICHT		0		-1	-1
26	6	1	38	32	EINGEBUNG	IDEE	IDEE	1		196759999999963	3329
26	6	1	39	23	SÄNGER	KÜNSTLER	BAND	0		459420000000019	5361
26	6	1	40	8	BARGELD	WERT	WERT	1		117140000000037	2019
26	7	2	1	30	SPRACHE	AKUSTIK	AKUSTIK	1		335070000000019	5118
26	7	2	2	13	TIER	FROSCH	FROSCH	1		487029999999981	6667
26	7	2	3	19	GEISEL	GEFANGENER	GEFANGENER	1		339570000000019	6507
26	7	2	4	34	PRÜFUNG	MISSERFOLG	BESTANDEN	0		528770000000019	6767
26	7	2	5	31	HÄRTE	KRAFT	KAMPF	0		139170000000019	4343
26	7	2	6	24	GNADE	BARMHERZIGKEIT	BARMHERZIGKEIT	1		2725.5	6021
26	7	2	7	11	EHE	VERLOBUNG		0		-1	-1
26	7	2	8	15	SEEGANG	DAMPFER		0		-1	-1
26	7	2	9	20	BEGRÜSSUNG	FREUNDLICHKEIT		0		-1	-1
26	7	2	10	33	ERLÖSUNG	HIMMELREICH		0		-1	-1
26	7	2	11	37	DÄMMERUNG	MORGENGRAUEN	MORGENGRAUEN	1		301570000000019	5391
26	7	2	12	17	VERSCHLEIERUNG	KOPFTUCH	ZAUBERER	0		118077000000002	13975
26	7	2	13	39	FASS	KELLER	KELLER	1		132609999999963	1911
26	7	2	14	4	KRITIK	ZWEIFEL	FRUST	0		339059999999963	9943
26	7	2	15	22	MACHT	HERRSCHER	HERRSCHER	1		193570000000019	3893
26	7	2	16	35	ANFORDERUNG	SCHWIERIGKEIT	SCHWIERIGKEIT	1		311370000000019	5649
26	7	2	17	16	KRITERIUM	AUSWAHL		0		207970000000019	20001
26	7	2	18	14	HAUT	BLUT	BLUT	1		147779999999981	2357
26	7	2	19	10	ILLUSION	WAHRNEHMUNG	MAGIE	0		120957000000002	13191
26	7	2	20	26	FRAGE	EINWAND		0		-1	-1
26	7	2	21	3	VERLUST	ABNAHME	TRAUER	0		169570000000019	6823
26	7	2	22	8	BERG	HÜTTE	EDELWEISS	0		179159999999963	7955
26	7	2	23	21	ANSTAND	SITTE	EHRE	0		2141.5	3027
26	7	2	24	5	FREUND	VERTRAUEN		0		-1	-1
26	7	2	25	12	KOMÖDIE	DRAMA	DRAMA	1		142370000000019	2417
26	7	2	26	28	UHR	KIRCHE	ZEIGER	0		545229999999981	6885
26	7	2	27	36	AUSWERTUNG	ERGEBNIS	ERGEBNIS	1		334820000000019	4959
26	7	2	28	18	SCHMETTERLING	BLÜTE	BLUME	0		127959999999963	2359
26	7	2	29	25	DISZIPLIN	GEHORSAM	GEHORSAM	1		187959999999963	3463
26	7	2	30	7	GRAS	VIEH	WIESE	0		287170000000019	3749
26	7	2	31	9	GESPENST	ERSCHEINUNG		0		-1	-1
26	7	2	32	32	TRAUM	WIRKLICHKEIT	WIRKLICHKEIT	1		233559999999963	4151
26	7	2	33	6	ZUWACHS	FORTSCHRITT		0		-1	-1
26	7	2	34	23	BUNGALOW	SIEDLUNG	SIEDLUNG	1		134279999999981	3091
26	7	2	35	2	MALER	PIANIST	LEINWAND	0		223159999999963	3663
26	7	2	36	29	TAL	WIESE		0		-1	-1
26	7	2	37	1	BLICK	PERSPEKTIVE		0		-1	-1
26	7	2	38	38	NEFFE	GROSSMUTTER	GROSSVATER	0		271970000000019	4618
26	7	2	39	27	SCHICKSAL	IRONIE	IRONIE	1		181359999999963	2920
26	7	2	40	40	POSTKUTSCHE	PFERD	PFERD	1		143770000000019	2813
26	8	3	1	3	TÄUSCHUNG	ECHTHEIT		0		-1	-1
26	8	3	2	1	GIFT	MORD	SPRITZE	0		131408000000007	14788
26	8	3	3	35	PROFIL	QUERSCHNITT	QUERSCHNITT	1		205580000000075	4471
26	8	3	4	2	VULKAN	EXPLOSION	EXPLOSION	1		129959999999963	3415
26	8	3	5	23	ARMUT	ELEND	NOTLAGE	0		551709999999963	7092
26	8	3	6	33	AUTO	PRESTIGE	WERKSTATT	0		299469999999925	5399
26	8	3	7	18	GEDÄCHTNIS	ELEFANT	ERINNERUNG	0		2265	3842
26	8	3	8	29	PUDDING	SÜSSIGKEITEN	SÜSSSPEISE	0		5743.5	9343
26	8	3	9	40	PLAN	GROSSSTADT	KALENDER	0		195980000000075	3032
26	8	3	10	26	BEWEIS	TATSACHE	BESCHEINIGUNG	0		315090000000037	9339
26	8	3	11	39	GESCHREI	PANIK	PANIK	1		128180000000075	2346
26	8	3	12	16	GEBÄUDE	HOTEL	KATHEDRALE	0		893569999999925	20001
26	8	3	13	22	ZEIT	URSPRUNG		0		-1	-1
26	8	3	14	11	APFEL	PFIRSICH	BIRNE	0		341990000000037	12258
26	8	3	15	32	CHANCE	BEGEGNUNG	BEGEGNUNG	1		170490000000037	3569
26	8	3	16	6	BESITZ	ANTEIL	EIGENTUM	0		212409999999963	5438
26	8	3	17	37	WOLLE	KLEIDUNG	STRICKEN	0		822390000000037	11170
26	8	3	18	15	PAPIER	BRIEF	BLATT	0		228490000000037	3124
26	8	3	19	17	GEIST	FLASCHE	SEELE	0		274280000000075	3703
26	8	3	20	30	TAT	ABSICHT		0		-1	-1
26	8	3	21	12	DAMPF	LOKOMOTIVE	WASSER	0		256769999999925	3679
26	8	3	22	34	ERDGESCHOSS	DACHBODEN	DACHGESCHOSS	0		139090000000037	3174
26	8	3	23	28	SEGEN	SCHÖPFER	GÖTTIN	0		1895.5	3295
26	8	3	24	19	GESUNDHEIT	IMPFUNG	HEILUNG	0		935190000000037	20001
26	8	3	25	14	FORDERUNG	GEHALT	DROHUNG	0		247769999999925	4990
26	8	3	26	5	INDUSTRIE	BRANCHE	GESCHÄFT	0		243069999999925	8870
26	8	3	27	36	JUNGE	MÄDCHEN	MÄDCHEN	1		419169999999925	10068
26	8	3	28	7	NORM	MORAL	STANDARD	0		497759999999963	7139
26	8	3	29	38	DEFINITION	KONZEPT	BEDEUTUNG	0		180309999999963	3462
26	8	3	30	31	VERGLEICH	GLEICHNIS	GLEICHUNG	0		240719999999925	6646
26	8	3	31	20	LARVE	RAUPE	RAUPE	1		158340000000037	2459
26	8	3	32	13	HELDENMUT	TAPFERKEIT	EHRENHAFTIGKEIT	0		399669999999925	20001
26	8	3	33	25	ZWIELICHT	UNTERWELT	UNTERWELT	1		201869999999925	3747
26	8	3	34	10	LEIDENSCHAFT	KUSS	SÜNDE	0		3752.5	6399
26	8	3	35	21	STOLZ	RUHM	EHRE	0		152119999999925	3534
26	8	3	36	8	MEINEID	EHRENHAFTIGKEIT	BESCHULDIGUNG	0		432790000000037	7671
26	8	3	37	4	STUHL	SESSEL	LEHNE	0		211990000000037	3887
26	8	3	38	24	RICHTER	GERECHTIGKEIT	GERECHT	0		168609999999963	3047
26	8	3	39	27	ALKOHOL	OPIUM	OPIUM	1		208840000000037	4756
26	8	3	40	9	ANSICHT	MEINUNG	MEINUNG	1		225069999999925	4434
