## Supplementary material for "Vast amounts of encoded items nullify but do not reverse the effect of sleep on declarative memory": Dataset: PAL_26_2_2.xlsx

### Sheet: Tabelle1
VP_Nr	Block	VersioN	counter	pair_code	cue	correct_answer	answer		accuracy	reactiontime1	reactiontime2
26	1	4	1	20	ANDEUTUNG	VERDACHT		0		-1	-1
26	1	4	2	1	GRUPPE	VERSAMMLUNG	GEMEINSCHAFT	0		4143.7	9903
26	1	4	3	26	DICKICHT	WALD		0		-1	-1
26	1	4	4	18	BESESSENHEIT	TEUFEL	TEUFEL	1		3503.5	5793
26	1	4	5	39	GESCHICHTE	ENTWICKLUNG		0		-1	-1
26	1	4	6	10	ZIEL	RICHTUNG		0		-1	-1
26	1	4	7	13	NAGEL	METALL	METALL	1		257560000000001	3727
26	1	4	8	14	ERGÄNZUNG	ZUSATZ	ZUSATZ	1		3615.7	4767
26	1	4	9	23	GEDICHT	LIEBE	LIEBE	1		14607.7	17439
26	1	4	10	25	BETTLER	UNGLÜCK	ELITE	0		11029.7	18941
26	1	4	11	36	POLIZIST	WACHE	WACHE	1		1485	4023
26	1	4	12	27	VERRAT	TREUE		0		-1	-1
26	1	4	13	33	BEGABUNG	VERERBUNG	TALENT	0		667960000000001	14447
26	1	4	14	16	ERFORSCHUNG	PATENT		0		-1	-1
26	1	4	15	32	DIENER	HALTUNG		0		-1	-1
26	1	4	16	4	ANGEBOT	MARKT		0		-1	-1
26	1	4	17	9	LAUNE	HUMOR	GEMÜT	0		557560000000001	8331
26	1	4	18	24	LABYRINTH	SUCHE	SUCHE	1		851570000000001	20001
26	1	4	19	37	ANGST	SCHLANGE	SCHLANGE	1		311360000000001	5357
26	1	4	20	29	ANFÜHRER	CHEF		0		13227.7	14747
26	1	4	21	2	SCHÜLER	DOZENT		0		-1	-1
26	1	4	22	11	AUFGABE	ERLEDIGUNG	EXAMEN	0		395770000000001	20001
26	1	4	23	31	MERKMAL	DETAIL	DETAIL	1		4383.5	6067
26	1	4	24	22	ZIMMER	ECKE	RAUM	0		599179999999999	7151
26	1	4	25	15	MOOR	SUMPF		0		-1	-1
26	1	4	26	21	DIAMANT	GOLD	GOLD	1		188570000000001	2699
26	1	4	27	7	HIMMEL	FIRMAMENT	FIRMAMENT	1		761170000000001	10427
26	1	4	28	5	MÖNCH	NONNE	NONNE	1		327740000000002	4039
26	1	4	29	28	GÖTTIN	GEBET	SEGEN	0		163159999999998	3014
26	1	4	30	38	SAUERSTOFF	LUFT	LUFT	1		219070000000001	3029
26	1	4	31	17	KLIPPE	ABGRUND	ABGRUND	1		173759999999998	2913
26	1	4	32	35	FAHNE	EROBERUNG	EROBERN	0		269579999999999	9159
26	1	4	33	30	MUSIKER	AKKORDEON		0		-1	-1
26	1	4	34	6	STIRN	KINN	KINN	1		180770000000001	2706
26	1	4	35	34	SCHLEMMER	LECKERBISSEN	LECKERBISSEN	1		348479999999999	5404
26	1	4	36	40	GENUSS	ZIGARRE	ZIGARRE	1		183179999999999	3015
26	1	4	37	8	GLÜCK	ZUFALL	ZUFALL	1		231959999999998	3391
26	1	4	38	3	SALAT	GARTEN		0		-1	-1
26	1	4	39	12	THEORIE	AUSNAHME	VERSUCH	0		511970000000001	7098
26	1	4	40	19	BETRAG	WECHSEL	ABRECHNUNG	0		356459999999998	5964
26	2	5	1	29	PINSEL	LEINWAND	MALER	0		10113.8	20001
26	2	5	2	11	MÖBEL	LEHNE		0		-1	-1
26	2	5	3	24	INFEKTION	SCHMERZEN	SCHMERZEN	1		463580000000005	8547
26	2	5	4	35	GETREIDE	DINKEL	WEIZEN	0		349280000000005	5352
26	2	5	5	8	HEFT	NOTE		0		-1	-1
26	2	5	6	19	SCHULE	HOLZ		0		-1	-1
26	2	5	7	23	ZÜGEL	WENDE	RÜCKWÄRTS	0		784689999999991	20009
26	2	5	8	9	KAUFHAUS	SCHAUFENSTER		0		-1	-1
26	2	5	9	25	SPORT	SCHWEISS		0		-1	-1
26	2	5	10	10	INSTRUMENT	OBOE	OBOE	1		177589999999991	2983
26	2	5	11	26	FAHRRAD	PEDAL		0		-1	-1
26	2	5	12	15	TROPEN	AMAZONAS		0		-1	-1
26	2	5	13	39	VERLETZUNG	SCHORF		0		-1	-1
26	2	5	14	30	HEER	INFANTERIE	INFANTERIE	1		444289999999991	6346
26	2	5	15	5	ORCHESTER	KONZERT		0		-1	-1
26	2	5	16	6	GLAUBE	BIBEL		0		-1	-1
26	2	5	17	31	AUFTRAG	ARBEIT		0		-1	-1
26	2	5	18	28	STIFT	KAPPE	KAPPE	1		3760	4771
26	2	5	19	12	FLOCKEN	SCHNEE	SCHNEE	1		2813	4708
26	2	5	20	3	BRÜCKE	SAN FRANCISCO	SAN FRANCISCO	1		251469999999995	6371
26	2	5	21	1	KRUG	BIER		0		-1	-1
26	2	5	22	17	SCHIFF	DOCK		0		-1	-1
26	2	5	23	32	FABRIK	PRODUKTION		0		-1	-1
26	2	5	24	38	FAHRZEUG	KETTE		0		-1	-1
26	2	5	25	4	MAUER	BRÜSTUNG	WAND	0		102298999999999	11866
26	2	5	26	20	RIESE	SCHRITT	SCHRITT	1		169069999999995	3314
26	2	5	27	16	REISE	KONTINENT		0		-1	-1
26	2	5	28	33	REPTIL	ECHSE	ECHSE	1		135989999999991	2152
26	2	5	29	14	ANGABE	ZEUGE		0		-1	-1
26	2	5	30	34	EREIGNIS	FEST		0		-1	-1
26	2	5	31	40	FLOTTE	DECK		0		-1	-1
26	2	5	32	22	NATUR	PFLANZE	PFLANZE	1		521569999999995	8447
26	2	5	33	7	AUFSTAND	REBELLION	REVOLTE	0		642389999999991	8815
26	2	5	34	21	BÜNDNIS	PAKT	KOALITION	0		588619999999995	8207
26	2	5	35	2	GELENK	KEULE	KNOCHEN	0		4368.5	20001
26	2	5	36	37	WEBER	KAMM		0		-1	-1
26	2	5	37	36	STRASSE	TEER	TEER	1		468210000000009	5738
26	2	5	38	27	SCHAUSPIEL	BÜHNE		0		-1	-1
26	2	5	39	13	GESICHT	MASKE	NASE	0		105758999999999	11799
26	2	5	40	18	BAHNHOF	KIOSK	EISENBAHN	0		702389999999991	9056
26	3	6	1	37	STRAUSS	TULPEN	TULPEN	1		5127.5	12909
26	3	6	2	18	KAMPF	SIEG		0		-1	-1
26	3	6	3	33	LADEN	REKLAME		0		-1	-1
26	3	6	4	26	KÜCHE	EIMER	OFEN	0		220789999999991	3256
26	3	6	5	7	TONNE	REGEN	REGEN	1		150389999999991	2416
26	3	6	6	10	TANNE	RINDE		0		-1	-1
26	3	6	7	27	MUSEUM	ÄGYPTEN	ÄGYPTEN	1		234970000000019	4527
26	3	6	8	23	NÄHEN	KREUZSTICH		0		-1	-1
26	3	6	9	6	DYNAMO	LICHT	LICHT	1		145160000000009	2519
26	3	6	10	17	REVOLVER	KALIBER	KALIBER	1		1853	2999
26	3	6	11	5	EISENBAHN	SCHIENE	SCHIENEN	1		7461	10253
26	3	6	12	1	UFER	DAMM		0		-1	-1
26	3	6	13	2	WEIN	BLUME	BEERE	0		10592	20001
26	3	6	14	38	FISCH	SCHUPPEN		0		118	9026
26	3	6	15	19	THEATER	REIHE		0		-1	-1
26	3	6	16	14	HOCHZEIT	ALTAR	ALTAR	1		173770000000019	2696
26	3	6	17	24	SPIELZEUG	PLASTIK	PLASTIK	1		166020000000019	4087
26	3	6	18	8	FLUGZEUG	TOMATENSAFT		0		-1	-1
26	3	6	19	40	RADIO	STIMME	STIMME	1		1456	6200
26	3	6	20	4	WINTER	UNFALL		0		-1	-1
26	3	6	21	28	BIBLIOTHEK	SIGNATUR	AUSLEIHE	0		2387	9363
26	3	6	22	15	GEFÄNGNIS	VERGEHEN	GITTER	0		2119	3215
26	3	6	23	20	RINGE	BAUM	BAUM	1		176710000000009	3255
26	3	6	24	22	ENERGIE	ÖL	PULS	0		782539999999991	8888
26	3	6	25	13	VERORDNUNG	BESCHEID	REGELN	0		475110000000009	9176
26	3	6	26	12	ZEUS	HADES	HADES	1		135479999999981	2390
26	3	6	27	21	ARZT	PRAXIS	PRAXIS	1		4216	6296
26	3	6	28	30	BUCH	SCHRIFTSTELLER	SEITE	0		10824	12593
26	3	6	29	3	GEBIRGE	EDELWEISS	EDELWEISS	1		567089999999991	9950
26	3	6	30	29	GRILLEN	SOMMER	SOMMER	1		127289999999991	4393
26	3	6	31	39	LABOR	PIPETTE	PIPETTE	1		159189999999991	3312
26	3	6	32	36	INSEKT	LIBELLE	KÄFER	0		631910000000009	11623
26	3	6	33	9	HERD	FEUER		0		-1	-1
26	3	6	34	32	SCHMIED	HUFEISEN	HUFEISEN	1		1812	3764
26	3	6	35	35	KÜSTE	DÜNE	STRAND	0		650639999999991	7664
26	3	6	36	31	ORKAN	WIRBEL	WIRBEL	1		4808	6920
26	3	6	37	34	MUSKEL	SEHNE	SEHNE	1		1398	2263
26	3	6	38	25	AQUARELL	GALERIE	GALERIE	1		279089999999991	4031
26	3	6	39	11	SCHACH	TURM	TURM	1		146679999999981	2395
26	3	6	40	16	NACHT	SCHEINWERFER		0		-1	-1
26	4	7	1	33	CHARME	HERZ		0		-1	-1
26	4	7	2	31	TODESKAMPF	LEBEN	LEBEN	1		427120000000019	7740
26	4	7	3	8	FIEBER	ERSCHÖPFUNG	ERSCHÖPFUNG	1		105421000000001	20009
26	4	7	4	1	HERZLICHKEIT	GEHÄSSIGKEIT		0		-1	-1
26	4	7	5	13	ERFOLG	LEBENSLAUF		0		-1	-1
26	4	7	6	10	EIFERSUCHT	GRUND		0		-1	-1
26	4	7	7	24	DOKTOR	KLINIK	KKRANKENHAUS	0		867920000000019	15710
26	4	7	8	27	LAWINE	FELSBLOCK	STEINWAND	0		272020000000019	10569
26	4	7	9	5	ZITRONE	ERDBEERE	ERDBEERE	1		157420000000019	3454
26	4	7	10	11	ÜBERBLICK	STANDPUNKT		0		-1	-1
26	4	7	11	21	KRANKENWAGEN	NOTFALL	NOTFALL	1		4263	6399
26	4	7	12	4	WEISE	ART	ART	1		664720000000019	15207
26	4	7	13	34	EMANZIPATION	GLEICHSTELLUNG	GLEICHSTELLUNG	1		368779999999981	7767
26	4	7	14	36	VERMITTLUNG	INTERVIEW		0		-1	-1
26	4	7	15	28	ENTFÜHRUNG	AUSBEUTE	VERGEWALTIGUNG	0		131458999999999	16714
26	4	7	16	12	WHISKY	DUDELSACK	KLEE	0		164522000000002	20001
26	4	7	17	39	ÄRGER	FEINDSELIGKEIT		0		-1	-1
26	4	7	18	30	DARBIETUNG	BEOBACHTUNG	OPFER	0		287770000000019	3879
26	4	7	19	23	SCHÄDEL	LEICHE	LEICHE	1		225939999999991	3456
26	4	7	20	15	SCHLAMM	HÜRDE	MATSCH	0		102817000000002	11879
26	4	7	21	2	KAMMER	GEKLAPPER	GEKLAPPER	1		679020000000019	10070
26	4	7	22	7	BOTSCHAFTER	NATIONALITÄT	NATIONALITÄT	1		2671	6159
26	4	7	23	6	HEKTAR	ZAUN		0		-1	-1
26	4	7	24	37	MIKROSKOP	BAKTERIEN	BAKTERIEN	1		136810000000009	4327
26	4	7	25	38	ZAUBERER	ENTHÜLLUNG	ILLUSION	0		567920000000019	7991
26	4	7	26	3	AUSBILDUNG	ZUKUNFT		0		-1	-1
26	4	7	27	14	PROFESSOR	HOCHSCHULE		0		116632000000002	14338
26	4	7	28	32	ZERSTÖRUNG	AUSROTTUNG	AUSLÖSCHUNG	0		887620000000019	11260
26	4	7	29	35	HAUSSCHUHE	PFEIFE	MORGENMANTEL	0		104232000000002	17615
26	4	7	30	26	ANTWORT	BEKENNTNIS	LÖSUNG	0		120072000000002	16943
26	4	7	31	18	STANGE	STOSS		0		-1	-1
26	4	7	32	9	STEUER	UNTERSCHLAGUNG		0		-1	-1
26	4	7	33	19	UMWELT	GEFÄHRDUNG	SCHÄDIGUNG	0		225510000000009	4589
26	4	7	34	20	TINTE	BLEISTIFT	BLEISTIFT	1		213020000000019	4162
26	4	7	35	16	FUSSKNÖCHEL	ARM	ARM	1		353520000000019	4335
26	4	7	36	40	ARGUMENT	ENTSCHEIDUNG		0		-1	-1
26	4	7	37	25	METHODE	VERSUCH	VERSUCH	1		104041000000001	11782
26	4	7	38	17	VERSCHIEDENHEIT	GEGENTEIL	UNTERSCHIED	0		9560	11649
26	4	7	39	29	ALGEBRA	FUNKTION		0		-1	-1
26	4	7	40	22	SCHLEIM	HAFER	HAFER	1		1469	2209
26	5	8	1	1	WOHNUNG	HEIM	HEIM	1		173020000000019	2458
26	5	8	2	16	PERSON	SCHADEN		0		-1	-1
26	5	8	3	24	SOZIALIST	PAROLE	NAZI	0		114267000000002	12743
26	5	8	4	19	LERCHE	FRÖHLICHKEIT	FRÖHLICHKEIT	1		199129999999981	4919
26	5	8	5	26	ADMIRAL	WAFFENRUHE		0		-1	-1
26	5	8	6	25	STIMMUNG	ATMOSPHÄRE	GEMÜT	0		6267	7374
26	5	8	7	33	GETRÄNK	SCHAUM		0		-1	-1
26	5	8	8	8	FAMILIE	MUTTER	MUTTER	1		245520000000019	3495
26	5	8	9	10	IRRTUM	MISSVERSTÄNDNIS	MISSVERSTÄNDNIS	1		639920000000019	10699
26	5	8	10	27	ERFAHRUNG	UNWISSENHEIT	UNWISSENHEIT	1		552329999999981	7228
26	5	8	11	17	THEMA	INTERESSE	INTERESSE	1		252629999999981	5110
26	5	8	12	37	FISCHER	MEER	MEER	1		464109999999963	8607
26	5	8	13	15	PLAKAT	HAMMER	WERBUNG	0		4272.5	7367
26	5	8	14	2	GELEGENHEIT	LIEBSCHAFT		0		-1	-1
26	5	8	15	38	PFEFFER	BUTTER		0		-1	-1
26	5	8	16	9	BEMÜHUNGEN	ANSTRENGUNG	ANSTRENGUNG	1		75	10508
26	5	8	17	13	BÜSTENHALTER	BUSEN	BUSEN	1		208729999999981	3111
26	5	8	18	30	STRAND	VERGNÜGEN		0		-1	-1
26	5	8	19	11	REIZ	REAKTION	REAKTION	1		480729999999981	7081
26	5	8	20	28	SCHATTEN	EXISTENZ		0		-1	-1
26	5	8	21	29	SÄUGLING	WIEGE		0		-1	-1
26	5	8	22	5	JUNGFRAU	SCHLEIER		0		-1	-1
26	5	8	23	4	TRANSPORT	LAGER	LAGER	1		181540000000037	2903
26	5	8	24	14	LÜGE	WAHRHEIT	UNWAHRHEIT	0		671140000000037	9169
26	5	8	25	31	VERWALTUNG	GENEHMIGUNG		0		-1	-1
26	5	8	26	12	ABFALL	SCHMUTZ	MÜLL	0		894340000000037	20001
26	5	8	27	36	LEERE	DUMPFHEIT	BRUST	0		139014000000004	15101
26	5	8	28	32	MÜNDIGKEIT	ABHÄNGIGKEIT	ABHÄNGIGKEIT	1		4326.5	7127
26	5	8	29	20	FLEISCH	RAUBTIER	RAUBTIER	1		498340000000037	6311
26	5	8	30	35	LEICHTIGKEIT	SCHWERKRAFT	SCHWERKRAFT	1		132720000000019	3229
26	5	8	31	40	GESTALTUNG	LANDSCHAFT	ZUHAUSE	0		106007000000002	11825
26	5	8	32	7	FENSTER	BEWOHNER	MENSCH	0		842340000000037	9323
26	5	8	33	18	BLASE	BAUCH	BAUCH	1		177120000000019	2355
26	5	8	34	23	ÄRA	ZEITALTER	ZEITALTER	1		135929999999981	3103
26	5	8	35	34	ENTSPANNUNG	BEDROHUNG	STRESS	0		788729999999981	9839
26	5	8	36	39	RÄUBER	DIEBSTAHL	DIEBSTAHL	1		228309999999963	10007
26	5	8	37	21	ERMÜDUNG	KREISLAUF		0		-1	-1
26	5	8	38	22	BEGINN	FOLGE	FORTSETZUNG	0		486729999999981	8031
26	5	8	39	6	DICHTER	ZITAT		0		-1	-1
26	5	8	40	3	GABEL	SOSSE	SOSSE	1		458340000000037	10911
26	6	9	1	12	HALLE	TURNIER	SPORT	0		2222.5	6118
26	6	9	2	16	KRANKHEIT	SYMPTOM		0		-1	-1
26	6	9	3	7	SPRÜHREGEN	FLUSS		0		-1	-1
26	6	9	4	29	RHEUMATISMUS	IMMUNITÄT		0		-1	-1
26	6	9	5	25	FINDIGKEIT	EINFALL		0		-1	-1
26	6	9	6	6	BÜRGSCHAFT	VOLLMACHT	VERTRAUEN	0		159014000000004	17821
26	6	9	7	18	WELLE	FLUT	FLUT	1		597929999999981	7063
26	6	9	8	30	ZUGEHÖRIGKEIT	GENERATION		0		-1	-1
26	6	9	9	21	ORIENTIERUNG	AUSGANG	NAVI	0		133152000000002	20001
26	6	9	10	3	GITTER	BESCHRÄNKUNG		0		-1	-1
26	6	9	11	4	TÜR	SCHRANK	SCHLOSS	0		7247.5	8735
26	6	9	12	28	GEMÜT	HEITERKEIT		0		-1	-1
26	6	9	13	31	ANREGUNG	BEISPIEL		0		-1	-1
26	6	9	14	20	KUMMER	TRAURIGKEIT	TRAURIGKEIT	1		3615.5	5833
26	6	9	15	15	BÜCHEREI	VERLEIH	AUSLEIHE	0		7277.5	10813
26	6	9	16	33	ÄHNLICHKEIT	WIEDERHOLUNG	GEMEINSAMKEIT	0		705529999999981	12415
26	6	9	17	27	STRICK	SCHLINGE	SCHLAUFE	0		130812000000002	20009
26	6	9	18	32	GLETSCHER	POL	POL	1		2893.5	6181
26	6	9	19	9	KOCHTOPF	BÜGELEISEN	BÜGELEISEN	1		2439.5	4537
26	6	9	20	2	GEDULD	KONTROLLE		0		-1	-1
26	6	9	21	11	GESCHOSS	PFEIL	PFEIL	1		179959999999963	2839
26	6	9	22	13	SARG	GRAB	GRAB	1		3639.5	5308
26	6	9	23	38	SEILTÄNZER	SCHWERPUNKT	KÜNSTLER	0		11109.5	20001
26	6	9	24	14	VERANSTALTUNG	ÖFFENTLICHKEIT	EREIGNIS	0		5303.5	7247
26	6	9	25	36	VERZIERUNG	PALAST	ORNAMENT	0		335940000000037	20001
26	6	9	26	1	INSTANZ	GESETZGEBUNG	GERICHT	0		148694000000004	18141
26	6	9	27	37	STUDIUM	WIRTSCHAFT	EXAMEN	0		619879999999981	7794
26	6	9	28	24	GANGSTER	VERBRECHEN	SCHIESSEREI	0		969240000000037	13908
26	6	9	29	23	TOTSCHLAG	BRUTALITÄT	MORD	0		7855.5	8592
26	6	9	30	17	SONATE	KLAVIER	PIANO	0		2086	3406
26	6	9	31	34	REGEL	KOMBINATION	AUSNAHME	0		675879999999981	8322
26	6	9	32	40	GESCHENK	UNDANK	UNDANK	1		2388.5	3540
26	6	9	33	26	DUFT	GERUCH	GERUCH	1		197320000000019	3018
26	6	9	34	39	ABRECHNUNG	BANKIER	RACHE	0		2508.5	3419
26	6	9	35	8	ANHÄNGER	MEISTER	KETTE	0		3004.5	4008
26	6	9	36	35	AUFPRALL	FALL	FALL	1		1399.5	1919
26	6	9	37	19	VERBRENNUNG	PROZESSION		0		-1	-1
26	6	9	38	5	KAMERAD	OPFER		0		-1	-1
26	6	9	39	22	TAKT	HARFE	RHYTMUS	0		5099	6583
26	6	9	40	10	VORTRAG	REDNER	SYMPOSIUM	0		2575.5	20004
26	7	10	1	14	ZUSAMMENHANG	VORZEICHEN	VERBINDUNG	0		616470000000019	7654
26	7	10	2	25	PARADIES	MENSCH	MENSCH	1		269459999999963	4294
26	7	10	3	10	MAGEN	RESTAURANT	RESTAURANT	1		3412	5886
26	7	10	4	11	DIREKTOR	GESCHÄFT		0		-1	-1
26	7	10	5	29	ZUSPITZUNG	PUNKT	PUNKT	1		149070000000019	2396
26	7	10	6	5	ANZUG	BÖRSE	GALA	0		220670000000019	2935
26	7	10	7	2	KAMERADSCHAFT	PARTNER		0		-1	-1
26	7	10	8	26	POLITIKER	ZUVERSICHT		0		-1	-1
26	7	10	9	30	PASSION	ORGASMUS	LEIDENSCHAFT	0		13564.5	16124
26	7	10	10	4	FAHRT	AUTOBAHN	AUTOBAHN	1		10911.5	13295
26	7	10	11	16	STRICH	SKIZZE	SKIZZE	1		503170000000019	6098
26	7	10	12	37	NEUROSE	PSYCHOLOGIE	PSYCHOLOGIE	1		147659999999963	4484
26	7	10	13	3	LINIE	BUS	BUS	1		486709999999963	5351
26	7	10	14	9	VOLK	GEMEINDE	GEMEINDE	1		5273	6599
26	7	10	15	28	ANKÜNDIGUNG	EXAMEN		0		-1	-1
26	7	10	16	19	DROGE	VERHEIMLICHUNG	RAUSCH	0		792759999999963	9191
26	7	10	17	39	ERMORDUNG	GESTÄNDNIS		0		-1	-1
26	7	10	18	13	GENAUIGKEIT	AUFMERKSAMKEIT		0		-1	-1
26	7	10	19	33	OPERATION	KOMA	NARKOSE	0		10443	20001
26	7	10	20	6	ABSCHLUSS	PROJEKT	PRÜFUNG	0		644570000000019	8477
26	7	10	21	7	LOYALITÄT	BRUDER	BRUDER	1		189570000000019	3199
26	7	10	22	20	SPIRALE	FRUCHTBARKEIT	FRUCHTBARKEIT	1		334370000000019	5687
26	7	10	23	8	UMARMUNG	INTEGRATION	INTEGRATION	1		538340000000037	11239
26	7	10	24	18	FASCHIST	IDEOLOGIE	NAZI	0		473390000000037	6140
26	7	10	25	36	GESCHLECHT	MANN	MANN	1		143009999999963	2074
26	7	10	26	1	PROGNOSE	GEWISSHEIT	VERLÄSSLICHKEIT	0		445570000000019	10274
26	7	10	27	21	ELITE	VERMÖGEN	REICH	0		722070000000019	11329
26	7	10	28	32	SCHIFFBRUCH	UNGLÜCKSFALL		0		-1	-1
26	7	10	29	27	MONSTER	MUT	MUT	1		456070000000019	5209
26	7	10	30	35	VERLAUF	ENDUNG		0		-1	-1
26	7	10	31	12	ZENTIMETER	METER	METER	1		1319.5	2159
26	7	10	32	17	KÄFER	RUINE		0		-1	-1
26	7	10	33	22	LIEGE	VERANDA	VERANDA	1		477659999999963	6589
26	7	10	34	34	VERDROSSENHEIT	RESIGNATION	DEPRESSION	0		666190000000037	8911
26	7	10	35	24	MAKEL	SELBSTBEWUSSTSEIN	FEHLER	0		305570000000019	6634
26	7	10	36	38	REDAKTEUR	KORRESPONDENZ		0		-1	-1
26	7	10	37	40	PEITSCHE	MISSHANDLUNG	MISSBRAUCH	0		782370000000019	20001
26	7	10	38	31	SAMT	STOFF	STOFF	1		174970000000019	2869
26	7	10	39	15	PATIENT	THERAPIE	THERAPIE	1		483170000000019	9599
26	7	10	40	23	SCHNORCHEL	ATLANTIK	ATLANTIK	1		268770000000019	5047
26	8	11	1	33	STURZ	REGIERUNG		0		-1	-1
26	8	11	2	18	TREIBSTOFF	KILOMETER	BENZIN	0		226080000000075	3799
26	8	11	3	35	BEHANDLUNG	MANDEL		0		-1	-1
26	8	11	4	23	KATEGORIE	GÜLTIGKEIT	KLASSIFIZIERUNG	0		627480000000075	12050
26	8	11	5	28	VERSEUCHUNG	RATTE	RATTE	1		179159999999963	2578
26	8	11	6	25	PHILOSOPHIE	SINN	SINN	1		109009999999963	1628
26	8	11	7	10	ZULASSUNG	NACHWEIS		0		-1	-1
26	8	11	8	15	ATTRAKTION	WELTWUNDER		0		-1	-1
26	8	11	9	20	VATERUNSER	RELIGION	RELIGION	1		267159999999963	4535
26	8	11	10	8	REKORD	ARBEITSLOSIGKEIT	ARBEITSLOSIGKEIT	1		244780000000075	5783
26	8	11	11	32	KRAMPF	BEIN	BEIN	1		143959999999963	1935
26	8	11	12	40	WIND	ELEMENT	ELEMENT	1		150459999999963	2699
26	8	11	13	6	AMATEUR	HOBBY	HOBBY	1		228480000000075	3529
26	8	11	14	24	AUSSCHAU	GIPFEL	AUSBLICK	0		104813000000007	13362
26	8	11	15	7	BODEN	FUND	FUND	1		371980000000075	4186
26	8	11	16	30	STRATEGIE	NÄHERUNG		0		-1	-1
26	8	11	17	1	SCHALTER	FLUGHAFEN	TICKET	0		291959999999963	11194
26	8	11	18	11	SCHEIDUNG	INSTABILITÄT	UNGLEICHGEWICHT	0		371240000000037	13139
26	8	11	19	19	BEGNADIGUNG	DROHUNG		0		-1	-1
26	8	11	20	38	WEG	WILLE	PFAD	0		217580000000075	3599
26	8	11	21	37	HIRTE	SCHAF	SCHAF	1		119980000000075	2143
26	8	11	22	4	MEDAILLE	WETTBEWERB	WETTKAMPF	0		153330000000075	3679
26	8	11	23	34	SYMBOL	WAPPEN	ZEICHEN	0		206190000000037	3879
26	8	11	24	31	KOPPEL	STIER		0		-1	-1
26	8	11	25	2	UNTAUGLICHKEIT	FAHRER	FAHRER	1		5602	6580
26	8	11	26	14	LEISTUNG	PROVISION	PROVISION	1		6411.5	7943
26	8	11	27	26	HAND	GESTE		0		-1	-1
26	8	11	28	12	ATOM	MOLEKÜL	MOLEKÜL	1		120759999999963	3007
26	8	11	29	29	BUDE	KÜHLSCHRANK	KÜHLSCHRANK	1		1839	4977
26	8	11	30	3	COMPUTER	ZEITVERTREIB	BESCHÄFTIGUNG	0		393219999999925	20002
26	8	11	31	5	INSTITUTION	ABTEILUNG		0		-1	-1
26	8	11	32	36	WALZER	GALA	GALA	1		607969999999925	7625
26	8	11	33	22	KARTE	HINDERNIS	WELT	0		442169999999925	5773
26	8	11	34	9	WAHL	GREMIUM	POLITIK	0		528780000000075	7511
26	8	11	35	27	DOLCH	STICH	STICH	1		117569999999925	2253
26	8	11	36	13	FEHLTRITT	VERANTWORTUNG		0		-1	-1
26	8	11	37	17	HANDSCHRIFT	BUCHSTABE	BUCHSTABE	1		560780000000075	7647
26	8	11	38	16	TRAKTOR	LENKSTANGE	LENKSTANGE	1		176630000000075	3439
26	8	11	39	39	GEWINNUNG	WERBER		0		-1	-1
26	8	11	40	21	GANS	ENTE	ENTE	1		132780000000075	1949
