## Supplementary material for "Vast amounts of encoded items nullify but do not reverse the effect of sleep on declarative memory": Dataset: PAL_26_2_3.xlsx

### Sheet: Tabelle1
VP_Nr	Block	VersioN	counter	pair_code	cue	correct_answer	answer		accuracy	reactiontime1	reactiontime2
26	1	4	1	31	MERKMAL	DETAIL	DETAIL	1		1973.6	3014
26	1	4	2	28	GÖTTIN	GEBET	SEGEN	0		1048.4	1959
26	1	4	3	10	ZIEL	RICHTUNG		0		-1	-1
26	1	4	4	3	SALAT	GARTEN		0		-1	-1
26	1	4	5	37	ANGST	SCHLANGE	SCHLANGE	1		2251.6	3931
26	1	4	6	40	GENUSS	ZIGARRE	ZIGARRE	1		1703.6	2927
26	1	4	7	8	GLÜCK	ZUFALL	ZUFALL	1		2366.5	3151
26	1	4	8	30	MUSIKER	AKKORDEON		0		-1	-1
26	1	4	9	6	STIRN	KINN	KINN	1		1447.6	2087
26	1	4	10	38	SAUERSTOFF	LUFT	LUFT	1		1114.9	2079
26	1	4	11	36	POLIZIST	WACHE	WACHE	1		109360000000001	2959
26	1	4	12	39	GESCHICHTE	ENTWICKLUNG		0		5277.7	20001
26	1	4	13	17	KLIPPE	ABGRUND	ABGRUND	1		405260000000001	5204
26	1	4	14	13	NAGEL	METALL	METALL	1		1943.7	5533
26	1	4	15	15	MOOR	SUMPF	SUMPF	1		184160000000001	3049
26	1	4	16	25	BETTLER	UNGLÜCK	BROT	0		12982.2	13879
26	1	4	17	32	DIENER	HALTUNG	KÖNIG	0		790039999999999	10903
26	1	4	18	34	SCHLEMMER	LECKERBISSEN	LECKERBISSEN	1		453579999999999	6657
26	1	4	19	24	LABYRINTH	SUCHE	SUCHE	1		2522.5	4519
26	1	4	20	11	AUFGABE	ERLEDIGUNG		0		-1	-1
26	1	4	21	26	DICKICHT	WALD	DICHT	0		275970000000001	4367
26	1	4	22	1	GRUPPE	VERSAMMLUNG	GEMEINSAM	0		582360000000001	8239
26	1	4	23	35	FAHNE	EROBERUNG	EROBERN	0		179170000000001	3439
26	1	4	24	29	ANFÜHRER	CHEF	OBERHAUPT	0		873579999999999	10227
26	1	4	25	22	ZIMMER	ECKE	RAUM	0		162779999999999	9331
26	1	4	26	23	GEDICHT	LIEBE	LIEBE	1		302360000000001	4367
26	1	4	27	12	THEORIE	AUSNAHME	VERSUCH	0		196670000000001	3458
26	1	4	28	20	ANDEUTUNG	VERDACHT	HINWEIS	0		436379999999999	5531
26	1	4	29	14	ERGÄNZUNG	ZUSATZ	ZUSATZ	1		1518	2511
26	1	4	30	5	MÖNCH	NONNE	NONNE	1		215979999999999	3159
26	1	4	31	21	DIAMANT	GOLD	GOLD	1		141579999999999	2176
26	1	4	32	19	BETRAG	WECHSEL	ABRECHUNG	0		359160000000001	6463
26	1	4	33	2	SCHÜLER	DOZENT		0		-1	-1
26	1	4	34	27	VERRAT	TREUE		0		-1	-1
26	1	4	35	16	ERFORSCHUNG	PATENT	WISSEN	0		329560000000001	4740
26	1	4	36	18	BESESSENHEIT	TEUFEL	TEUFEL	1		183479999999999	2922
26	1	4	37	33	BEGABUNG	VERERBUNG	TALENT	0		267970000000001	4056
26	1	4	38	4	ANGEBOT	MARKT	AUSWAHL	0		996679999999999	11334
26	1	4	39	7	HIMMEL	FIRMAMENT	FIRMAMENT	1		3694	5103
26	1	4	40	9	LAUNE	HUMOR	GEMÜT	0		171020000000001	8767
26	2	5	1	14	ANGABE	ZEUGE	AUSKUNFT	0		585689999999991	14365
26	2	5	2	34	EREIGNIS	FEST		0		-1	-1
26	2	5	3	16	REISE	KONTINENT		0		-1	-1
26	2	5	4	28	STIFT	KAPPE	KAPPE	1		717589999999991	7991
26	2	5	5	4	MAUER	BRÜSTUNG	WAND	0		265589999999991	3519
26	2	5	6	15	TROPEN	AMAZONAS		0		-1	-1
26	2	5	7	9	KAUFHAUS	SCHAUFENSTER		0		-1	-1
26	2	5	8	2	GELENK	KEULE	KNOCHEN	0		135169999999995	2439
26	2	5	9	32	FABRIK	PRODUKTION		0		-1	-1
26	2	5	10	39	VERLETZUNG	SCHORF	BRUCH	0		173198999999999	20008
26	2	5	11	3	BRÜCKE	SAN FRANCISCO	SAN FRANCISCO	1		333480000000005	6669
26	2	5	12	25	SPORT	SCHWEISS	HALLE	0		442969999999995	7873
26	2	5	13	33	REPTIL	ECHSE	ECHSE	1		113580000000005	2626
26	2	5	14	23	ZÜGEL	WENDE	RÜCKWÄRTS	0		216480000000005	4733
26	2	5	15	1	KRUG	BIER	WEIN	0		483980000000005	5586
26	2	5	16	27	SCHAUSPIEL	BÜHNE	THEATER	0		114118999999999	13429
26	2	5	17	18	BAHNHOF	KIOSK	SCHIENE	0		611080000000005	11767
26	2	5	18	38	FAHRZEUG	KETTE	ZUG	0		973480000000005	10838
26	2	5	19	36	STRASSE	TEER	TEER	1		363069999999995	4470
26	2	5	20	6	GLAUBE	BIBEL	BIBEL	1		834969999999995	9399
26	2	5	21	21	BÜNDNIS	PAKT		0		893069999999995	11189
26	2	5	22	26	FAHRRAD	PEDAL		0		-1	-1
26	2	5	23	5	ORCHESTER	KONZERT	MUSIKALISCH	0		121138999999999	14162
26	2	5	24	35	GETREIDE	DINKEL		0		-1	-1
26	2	5	25	19	SCHULE	HOLZ	LERNEN	0		553669999999995	6494
26	2	5	26	12	FLOCKEN	SCHNEE	SCHNEE	1		223189999999991	3304
26	2	5	27	10	INSTRUMENT	OBOE	OBOE	1		140580000000005	2119
26	2	5	28	29	PINSEL	LEINWAND	MALEREI	0		635189999999991	8278
26	2	5	29	31	AUFTRAG	ARBEIT		0		-1	-1
26	2	5	30	7	AUFSTAND	REBELLION	REVOLTE	0		175989999999991	3378
26	2	5	31	8	HEFT	NOTE	KLAMMER	0		269880000000005	3803
26	2	5	32	40	FLOTTE	DECK		0		-1	-1
26	2	5	33	22	NATUR	PFLANZE	PFLANZE	1		179989999999991	6360
26	2	5	34	30	HEER	INFANTERIE	INFANTERIE	1		139110000000009	2863
26	2	5	35	24	INFEKTION	SCHMERZEN	SCHMERZ	1		172789999999991	5264	x
26	2	5	36	37	WEBER	KAMM		0		-1	-1
26	2	5	37	20	RIESE	SCHRITT	SCHRITT	1		153589999999991	2672
26	2	5	38	11	MÖBEL	LEHNE		0		-1	-1
26	2	5	39	13	GESICHT	MASKE	NASE	0		203189999999991	2928
26	2	5	40	17	SCHIFF	DOCK		0		-1	-1
26	3	6	1	29	GRILLEN	SOMMER	SOMMER	1		1703	2591
26	3	6	2	2	WEIN	BLUME	BEERE	0		2280	2920
26	3	6	3	1	UFER	DAMM		0		-1	-1
26	3	6	4	31	ORKAN	WIRBEL	WIRBEL	1		1927	2991
26	3	6	5	9	HERD	FEUER		0		-1	-1
26	3	6	6	27	MUSEUM	ÄGYPTEN	ÄGYPTEN	1		182820000000019	3976
26	3	6	7	30	BUCH	SCHRIFTSTELLER	SEITE	0		150210000000009	2328
26	3	6	8	40	RADIO	STIMME	STIMME	1		251089999999991	6039
26	3	6	9	21	ARZT	PRAXIS		0		-1	-1
26	3	6	10	15	GEFÄNGNIS	VERGEHEN		0		-1	-1
26	3	6	11	36	INSEKT	LIBELLE	KÄFER	0		130561000000001	14473
26	3	6	12	4	WINTER	UNFALL	UNFALL	1		336060000000009	4261
26	3	6	13	6	DYNAMO	LICHT	LICHT	1		126410000000009	1959
26	3	6	14	23	NÄHEN	KREUZSTICH		0		-1	-1
26	3	6	15	3	GEBIRGE	EDELWEISS	EDELWEISS	1		1391	2815
26	3	6	16	16	NACHT	SCHEINWERFER	CLUB	0		807989999999991	9232
26	3	6	17	20	RINGE	BAUM	BAUM	1		127189999999991	2336
26	3	6	18	11	SCHACH	TURM	TURM	1		135989999999991	2037
26	3	6	19	18	KAMPF	SIEG		0		-1	-1
26	3	6	20	24	SPIELZEUG	PLASTIK	PLASTIK	1		202889999999991	3380
26	3	6	21	17	REVOLVER	KALIBER	KALIBER	1		129279999999981	2336
26	3	6	22	10	TANNE	RINDE		0		-1	-1
26	3	6	23	13	VERORDNUNG	BESCHEID		0		-1	-1
26	3	6	24	25	AQUARELL	GALERIE	GALERIE	1		219089999999991	3383
26	3	6	25	32	SCHMIED	HUFEISEN	HUFEISEN	1		139189999999991	3208
26	3	6	26	7	TONNE	REGEN	REGEN	1		131110000000009	2119
26	3	6	27	35	KÜSTE	DÜNE		0		430389999999991	12688
26	3	6	28	26	KÜCHE	EIMER	OFEN	0		144810000000009	2304
26	3	6	29	19	THEATER	REIHE	REIHE	1		130578999999999	20001
26	3	6	30	14	HOCHZEIT	ALTAR	ALTAR	1		311770000000019	4207
26	3	6	31	22	ENERGIE	ÖL	PULS	0		1751.5	3464
26	3	6	32	8	FLUGZEUG	TOMATENSAFT	FLÜGEL	0		608689999999991	7564
26	3	6	33	12	ZEUS	HADES	HADES	1		110160000000009	1970
26	3	6	34	28	BIBLIOTHEK	SIGNATUR	WISSEN	0		119741000000001	16487
26	3	6	35	34	MUSKEL	SEHNE	SEHNE	1		307089999999991	3750
26	3	6	36	37	STRAUSS	TULPEN	TULPEN	1		175210000000009	2979
26	3	6	37	5	EISENBAHN	SCHIENE	SCHIENE	1		154010000000009	2508
26	3	6	38	33	LADEN	REKLAME		0		-1	-1
26	3	6	39	39	LABOR	PIPETTE	PIPETTE	1		127110000000009	2615
26	3	6	40	38	FISCH	SCHUPPEN	FORELLE	0		509460000000009	10629
26	4	7	1	14	PROFESSOR	HOCHSCHULE	VORLESUNG	0		629620000000019	11744
26	4	7	2	39	ÄRGER	FEINDSELIGKEIT		0		-1	-1
26	4	7	3	4	WEISE	ART	ART	1		229520000000019	3887
26	4	7	4	25	METHODE	VERSUCH	VERSUCH	1		6247	8871
26	4	7	5	12	WHISKY	DUDELSACK	KLEE	0		251920000000019	20008
26	4	7	6	16	FUSSKNÖCHEL	ARM	ARM	1		381420000000019	4499
26	4	7	7	30	DARBIETUNG	BEOBACHTUNG	OPFER	0		193010000000009	2730
26	4	7	8	18	STANGE	STOSS		0		-1	-1
26	4	7	9	17	VERSCHIEDENHEIT	GEGENTEIL	UNTERSCHIED	0		486310000000009	8840
26	4	7	10	5	ZITRONE	ERDBEERE	ERDBEERE	1		132610000000009	3246
26	4	7	11	11	ÜBERBLICK	STANDPUNKT	ZUSAMMENFASSUNG	0		124552000000002	14703
26	4	7	12	26	ANTWORT	BEKENNTNIS		0		-1	-1
26	4	7	13	31	TODESKAMPF	LEBEN	LEBEN	1		157420000000019	2526
26	4	7	14	37	MIKROSKOP	BAKTERIEN	BAKTERIEN	1		123910000000009	3055
26	4	7	15	38	ZAUBERER	ENTHÜLLUNG	TRICK	0		664710000000009	7599
26	4	7	16	32	ZERSTÖRUNG	AUSROTTUNG	AUSLÖSCHUNG	0		180720000000019	3863
26	4	7	17	36	VERMITTLUNG	INTERVIEW		0		-1	-1
26	4	7	18	27	LAWINE	FELSBLOCK	STEINWAND	0		191110000000009	4023
26	4	7	19	1	HERZLICHKEIT	GEHÄSSIGKEIT	FREUNDLICHKEIT	0		171591000000001	20001
26	4	7	20	7	BOTSCHAFTER	NATIONALITÄT	NATIONALITÄT	1		147710000000009	4494
26	4	7	21	28	ENTFÜHRUNG	AUSBEUTE	VERGEWALTIGUNG	0		171820000000019	4409
26	4	7	22	40	ARGUMENT	ENTSCHEIDUNG	GRUND	0		162202000000002	20001
26	4	7	23	2	KAMMER	GEKLAPPER	GEPLATTER	0		103542000000002	20001
26	4	7	24	35	HAUSSCHUHE	PFEIFE	MORGENMANTEL	0		294089999999991	5065
26	4	7	25	29	ALGEBRA	FUNKTION		0		-1	-1
26	4	7	26	9	STEUER	UNTERSCHLAGUNG	RENDITE	0		370310000000009	5047
26	4	7	27	23	SCHÄDEL	LEICHE	LEICHE	1		225520000000019	3086
26	4	7	28	33	CHARME	HERZ	ART	0		628010000000009	7552
26	4	7	29	8	FIEBER	ERSCHÖPFUNG	ERSCHÖPFUNG	1		664720000000019	9207
26	4	7	30	6	HEKTAR	ZAUN	WIESE	0		827110000000009	13391
26	4	7	31	21	KRANKENWAGEN	NOTFALL	NOTFALL	1		424710000000009	6656
26	4	7	32	34	EMANZIPATION	GLEICHSTELLUNG	GLEICHSTELLUNG	1		178210000000009	4369
26	4	7	33	10	EIFERSUCHT	GRUND	MANN	0		100041000000001	14340
26	4	7	34	3	AUSBILDUNG	ZUKUNFT		0		-1	-1
26	4	7	35	22	SCHLEIM	HAFER	HAFER	1		201439999999991	2735
26	4	7	36	20	TINTE	BLEISTIFT	BLEISTIFT	1		1702	3743
26	4	7	37	19	UMWELT	GEFÄHRDUNG	SCHÄDIGUNG	0		136720000000019	3367
26	4	7	38	13	ERFOLG	LEBENSLAUF		0		-1	-1
26	4	7	39	15	SCHLAMM	HÜRDE	MATSCH	0		451320000000019	5541
26	4	7	40	24	DOKTOR	KLINIK	KRANKENHAUS	0		147310000000009	4833
26	5	8	1	1	WOHNUNG	HEIM	HEIM	1		292640000000037	4158
26	5	8	2	31	VERWALTUNG	GENEHMIGUNG		0		-1	-1
26	5	8	3	29	SÄUGLING	WIEGE	MILCH	0		944540000000037	10495
26	5	8	4	2	GELEGENHEIT	LIEBSCHAFT		0		484879999999981	11879
26	5	8	5	15	PLAKAT	HAMMER	WERBUNG	0		135920000000019	3307
26	5	8	6	26	ADMIRAL	WAFFENRUHE	VORSTAND	0		893140000000037	11239
26	5	8	7	37	FISCHER	MEER	MEER	1		164070000000019	2299
26	5	8	8	36	LEERE	DUMPFHEIT	KOPF	0		274320000000019	9527
26	5	8	9	24	SOZIALIST	PAROLE		0		-1	-1
26	5	8	10	34	ENTSPANNUNG	BEDROHUNG		0		-1	-1
26	5	8	11	35	LEICHTIGKEIT	SCHWERKRAFT	SCHWERKRAFT	1		146529999999981	3143
26	5	8	12	7	FENSTER	BEWOHNER	RAUM	0		311140000000037	4143
26	5	8	13	30	STRAND	VERGNÜGEN	SAND	0		100554000000004	12455
26	5	8	14	40	GESTALTUNG	LANDSCHAFT	EINRICHTUNG	0		427940000000037	5589
26	5	8	15	4	TRANSPORT	LAGER	LAGER	1		156940000000037	2273
26	5	8	16	17	THEMA	INTERESSE	INTERESSE	1		127140000000037	2755
26	5	8	17	18	BLASE	BAUCH	BAUCH	1		150320000000019	2082
26	5	8	18	3	GABEL	SOSSE	SOSSE	1		238320000000019	3263
26	5	8	19	14	LÜGE	WAHRHEIT	FALSE	0		520470000000019	9855
26	5	8	20	23	ÄRA	ZEITALTER	ZEITALTER	1		124720000000019	2879
26	5	8	21	39	RÄUBER	DIEBSTAHL	DIEBSTAHL	1		3491	5327
26	5	8	22	25	STIMMUNG	ATMOSPHÄRE	ATMOSPHÄRE	1		425459999999963	6959
26	5	8	23	16	PERSON	SCHADEN		0		-1	-1
26	5	8	24	8	FAMILIE	MUTTER	MUTTER	1		187940000000037	2871
26	5	8	25	12	ABFALL	SCHMUTZ	MÜLL	0		1026	2375
26	5	8	26	19	LERCHE	FRÖHLICHKEIT	FRÖHLICHKEIT	1		155920000000019	3909
26	5	8	27	22	BEGINN	FOLGE	FORTSETZUNG	0		192920000000019	4753
26	5	8	28	38	PFEFFER	BUTTER	OBST	0		444240000000037	5754
26	5	8	29	9	BEMÜHUNGEN	ANSTRENGUNG	ANSTRENGUNG	1		248740000000037	4103
26	5	8	30	20	FLEISCH	RAUBTIER	RAUBTIER	1		350890000000037	4943
26	5	8	31	5	JUNGFRAU	SCHLEIER		0		-1	-1
26	5	8	32	6	DICHTER	ZITAT	PROSA	0		662940000000037	11309
26	5	8	33	33	GETRÄNK	SCHAUM	BIER	0		123770000000019	1791
26	5	8	34	32	MÜNDIGKEIT	ABHÄNGIGKEIT	ABHÄNGIGKEIT	1		181520000000019	4719
26	5	8	35	13	BÜSTENHALTER	BUSEN	BUSEN	1		118340000000037	2207
26	5	8	36	27	ERFAHRUNG	UNWISSENHEIT	UNWISSENHEIT	1		179940000000037	3559
26	5	8	37	10	IRRTUM	MISSVERSTÄNDNIS	MISSVERSTÄNDNIS	1		419140000000037	7495
26	5	8	38	21	ERMÜDUNG	KREISLAUF		0		-1	-1
26	5	8	39	28	SCHATTEN	EXISTENZ	EXISTENZ	1		220520000000019	3869
26	5	8	40	11	REIZ	REAKTION	REAKTION	1		1839.5	3215
26	6	9	1	26	DUFT	GERUCH	GERUCH	1		142529999999981	2350
26	6	9	2	8	ANHÄNGER	MEISTER	KETTE	0		125120000000019	2215
26	6	9	3	25	FINDIGKEIT	EINFALL	SCHLAU	0		132465999999996	17213
26	6	9	4	36	VERZIERUNG	PALAST	ORNAMENT	0		692779999999981	15241
26	6	9	5	18	WELLE	FLUT	FLUT	1		1863.5	2727
26	6	9	6	1	INSTANZ	GESETZGEBUNG	JUSTIZ	0		143727999999998	15671
26	6	9	7	23	TOTSCHLAG	BRUTALITÄT	SÜNDE	0		663940000000037	7749
26	6	9	8	10	VORTRAG	REDNER	PREDIKT	0		451340000000037	6153
26	6	9	9	14	VERANSTALTUNG	ÖFFENTLICHKEIT	UNTERNEHMUNG	0		801670000000019	10071
26	6	9	10	16	KRANKHEIT	SYMPTOM	EPIDEMIE	0		8734.5	20002
26	6	9	11	39	ABRECHNUNG	BANKIER	SCHULD	0		6547.5	7955
26	6	9	12	32	GLETSCHER	POL	POL	1		176759999999963	2391
26	6	9	13	29	RHEUMATISMUS	IMMUNITÄT	IMMUNISIERUNG	0		677279999999981	20001
26	6	9	14	35	AUFPRALL	FALL	FALL	1		245340000000037	3319
26	6	9	15	20	KUMMER	TRAURIGKEIT	TRAUER	0		2741.5	4853
26	6	9	16	12	HALLE	TURNIER	TURNEN	0		263670000000019	10311
26	6	9	17	9	KOCHTOPF	BÜGELEISEN	BÜGELEISEN	1		230559999999963	5247
26	6	9	18	28	GEMÜT	HEITERKEIT		0		-1	-1
26	6	9	19	30	ZUGEHÖRIGKEIT	GENERATION	NATIONALISMUS	0		581340000000037	8969
26	6	9	20	15	BÜCHEREI	VERLEIH	AUSLEIHE	0		149940000000037	3555
26	6	9	21	40	GESCHENK	UNDANK	UNDANK	1		147140000000037	2399
26	6	9	22	33	ÄHNLICHKEIT	WIEDERHOLUNG	GEMEINSAMKEIT	0		2439.5	6053
26	6	9	23	31	ANREGUNG	BEISPIEL	GEDANKE	0		11809.5	20001
26	6	9	24	5	KAMERAD	OPFER		0		-1	-1
26	6	9	25	11	GESCHOSS	PFEIL	PFEIL	1		169070000000019	2748
26	6	9	26	34	REGEL	KOMBINATION	AUSNAHME	0		187059999999963	3643
26	6	9	27	6	BÜRGSCHAFT	VOLLMACHT	VERTRAUEN	0		4295.5	6143
26	6	9	28	21	ORIENTIERUNG	AUSGANG		0		2735.5	13287
26	6	9	29	7	SPRÜHREGEN	FLUSS	NASS	0		4167.5	4959
26	6	9	30	17	SONATE	KLAVIER	PIANO	0		154620000000019	2496
26	6	9	31	19	VERBRENNUNG	PROZESSION		0		-1	-1
26	6	9	32	38	SEILTÄNZER	SCHWERPUNKT	KÜNSTLER	0		241240000000037	9181
26	6	9	33	27	STRICK	SCHLINGE	KNOTEN	0		7561.5	15502
26	6	9	34	22	TAKT	HARFE	RHYTMUS	0		3414.5	5196
26	6	9	35	3	GITTER	BESCHRÄNKUNG	STÄBE	0		488959999999963	8379
26	6	9	36	13	SARG	GRAB	GRAB	1		2174.5	3238
26	6	9	37	37	STUDIUM	WIRTSCHAFT	EXAMEN	0		392640000000037	5310
26	6	9	38	2	GEDULD	KONTROLLE		0		-1	-1
26	6	9	39	24	GANGSTER	VERBRECHEN		0		-1	-1
26	6	9	40	4	TÜR	SCHRANK	SCHLOSS	0		189540000000037	3362
26	7	10	1	37	NEUROSE	PSYCHOLOGIE	PSYCHOLOGIE	1		207579999999981	5166
26	7	10	2	22	LIEGE	VERANDA	VERANDA	1		2335.5	3983
26	7	10	3	38	REDAKTEUR	KORRESPONDENZ		0		-1	-1
26	7	10	4	17	KÄFER	RUINE		0		-1	-1
26	7	10	5	30	PASSION	ORGASMUS	ORGASMUS	1		189770000000019	3629
26	7	10	6	19	DROGE	VERHEIMLICHUNG	SPRITZE	0		2844.5	4564
26	7	10	7	33	OPERATION	KOMA	NARKOSE	0		1887.5	4844
26	7	10	8	40	PEITSCHE	MISSHANDLUNG	MISSHANDLUNG	1		1794.5	4290
26	7	10	9	36	GESCHLECHT	MANN	MANN	1		177570000000019	2527
26	7	10	10	16	STRICH	SKIZZE	SKIZZE	1		5255.5	8551
26	7	10	11	13	GENAUIGKEIT	AUFMERKSAMKEIT		0		-1	-1
26	7	10	12	27	MONSTER	MUT	MUT	1		1638.5	2038
26	7	10	13	29	ZUSPITZUNG	PUNKT	PUNKT	1		3759.5	5479
26	7	10	14	21	ELITE	VERMÖGEN	REICHTUM	0		169570000000019	3258
26	7	10	15	4	FAHRT	AUTOBAHN	ZUG	0		2140.5	3092
26	7	10	16	23	SCHNORCHEL	ATLANTIK	ATLANTIK	1		1959.5	4815
26	7	10	17	28	ANKÜNDIGUNG	EXAMEN	NEUIGKEIT	0		651470000000019	8311
26	7	10	18	18	FASCHIST	IDEOLOGIE	NATIONALISMUS	0		3350.5	6342
26	7	10	19	7	LOYALITÄT	BRUDER	BRUDER	1		1467	2415
26	7	10	20	1	PROGNOSE	GEWISSHEIT	ZUVERLÄSSIGKEIT	0		3270.5	5810
26	7	10	21	25	PARADIES	MENSCH	MENSCH	1		1564.5	2529
26	7	10	22	3	LINIE	BUS	BUS	1		443470000000019	5010
26	7	10	23	9	VOLK	GEMEINDE	GEMEINDE	1		151170000000019	2599
26	7	10	24	5	ANZUG	BÖRSE	GALA	0		2911.5	3719
26	7	10	25	2	KAMERADSCHAFT	PARTNER		0		-1	-1
26	7	10	26	6	ABSCHLUSS	PROJEKT	PRÜFUNG	0		199970000000019	3815
26	7	10	27	39	ERMORDUNG	GESTÄNDNIS		0		-1	-1
26	7	10	28	12	ZENTIMETER	METER	METER	1		1102.5	2059
26	7	10	29	24	MAKEL	SELBSTBEWUSSTSEIN	FEHLER	0		153040000000037	3962
26	7	10	30	34	VERDROSSENHEIT	RESIGNATION	DEPRESSION	0		168770000000019	3511
26	7	10	31	14	ZUSAMMENHANG	VORZEICHEN	VERBINDUNG	0		5311.5	6994
26	7	10	32	10	MAGEN	RESTAURANT	RESTAURANT	1		374870000000019	5589
26	7	10	33	31	SAMT	STOFF	STOFF	1		107679999999981	2006
26	7	10	34	20	SPIRALE	FRUCHTBARKEIT	FRUCHTBARKEIT	1		214279999999981	5052
26	7	10	35	26	POLITIKER	ZUVERSICHT	LÜGNER	0		4714.5	5602
26	7	10	36	8	UMARMUNG	INTEGRATION	INTERGRATION	1		138790000000037	5456	x
26	7	10	37	32	SCHIFFBRUCH	UNGLÜCKSFALL		0		-1	-1
26	7	10	38	35	VERLAUF	ENDUNG		0		-1	-1
26	7	10	39	11	DIREKTOR	GESCHÄFT	LEITUNG	0		4103.5	5522
26	7	10	40	15	PATIENT	THERAPIE	THERAPIE	1		125270000000019	4372
26	8	11	1	14	LEISTUNG	PROVISION	PROVISION	1		303840000000037	4822
26	8	11	2	36	WALZER	GALA	GALA	1		241580000000075	5359
26	8	11	3	32	KRAMPF	BEIN	BEIN	1		108780000000075	1999
26	8	11	4	19	BEGNADIGUNG	DROHUNG	REUE	0		833559999999963	10535
26	8	11	5	17	HANDSCHRIFT	BUCHSTABE	BUCHSTABE	1		143980000000075	3103
26	8	11	6	21	GANS	ENTE	ENTE	1		991699999999255	1695
26	8	11	7	20	VATERUNSER	RELIGION	RELIGION	1		184780000000075	3343
26	8	11	8	31	KOPPEL	STIER		0		-1	-1
26	8	11	9	25	PHILOSOPHIE	SINN	SINN	1		121169999999925	2019
26	8	11	10	6	AMATEUR	HOBBY	HOBBY	1		172419999999925	2703
26	8	11	11	26	HAND	GESTE		0		-1	-1
26	8	11	12	12	ATOM	MOLEKÜL	MOLEKÜL	1		992800000000745	3079
26	8	11	13	22	KARTE	HINDERNIS	WELT	0		147880000000075	6960
26	8	11	14	5	INSTITUTION	ABTEILUNG		0		-1	-1
26	8	11	15	18	TREIBSTOFF	KILOMETER	BENZIN	0		115209999999963	2410
26	8	11	16	35	BEHANDLUNG	MANDEL		0		-1	-1
26	8	11	17	24	AUSSCHAU	GIPFEL	AUSBLICK	0		186369999999925	4311
26	8	11	18	4	MEDAILLE	WETTBEWERB	WETTKAMPF	0		113580000000075	6295
26	8	11	19	40	WIND	ELEMENT	ELEMENT	1		293580000000075	4167
26	8	11	20	39	GEWINNUNG	WERBER		0		-1	-1
26	8	11	21	16	TRAKTOR	LENKSTANGE	LENKSTANGE	1		151169999999925	3655
26	8	11	22	8	REKORD	ARBEITSLOSIGKEIT	ARBEITSLOSIGKEIT	1		154380000000075	4583
26	8	11	23	30	STRATEGIE	NÄHERUNG		0		-1	-1
26	8	11	24	15	ATTRAKTION	WELTWUNDER		0		-1	-1
26	8	11	25	9	WAHL	GREMIUM	POLITIK	0		112735999999996	13999
26	8	11	26	11	SCHEIDUNG	INSTABILITÄT	UNGLEICHGEWICHT	0		501569999999925	8183
26	8	11	27	29	BUDE	KÜHLSCHRANK	KÜHLSCHRANK	1		162380000000075	3919
26	8	11	28	2	UNTAUGLICHKEIT	FAHRER	FAHRER	1		148769999999925	2529
26	8	11	29	37	HIRTE	SCHAF	SCHAF	1		106980000000075	2069
26	8	11	30	33	STURZ	REGIERUNG	REGIERUNG	1		647080000000075	13303
26	8	11	31	28	VERSEUCHUNG	RATTE	RATTE	1		169569999999925	2559
26	8	11	32	13	FEHLTRITT	VERANTWORTUNG	FEHLER	0		399980000000075	5087
26	8	11	33	34	SYMBOL	WAPPEN	ZEICHEN	0		122130000000075	3999
26	8	11	34	27	DOLCH	STICH	STICH	1		121219999999925	2779
26	8	11	35	10	ZULASSUNG	NACHWEIS	ERLAUBNIS	0		364380000000075	5269
26	8	11	36	23	KATEGORIE	GÜLTIGKEIT	MESSUNG	0		202969999999925	13259
26	8	11	37	7	BODEN	FUND	FUND	1		260180000000075	5099
26	8	11	38	3	COMPUTER	ZEITVERTREIB	FREIZEIT	0		161380000000075	6629
26	8	11	39	1	SCHALTER	FLUGHAFEN	TICKET	0		662369999999925	7967
26	8	11	40	38	WEG	WILLE	PFAD	0		129569999999925	5695
