## Supplementary material for "Vast amounts of encoded items nullify but do not reverse the effect of sleep on declarative memory": Dataset: PAL_27_1_2.xlsx

### Sheet: Tabelle1
VP_Nr	Block	VersioN	counter	pair_code	cue	correct_answer	answer	accuracy	reactiontime1	reactiontime2
27	1	11	1	34	SYMBOL	WAPPEN	ZEICHEN	0	5252.7	7670
27	1	11	2	18	TREIBSTOFF	KILOMETER	BENZIN	0	4613.9	6005
27	1	11	3	23	KATEGORIE	GÜLTIGKEIT	ORDNUNG	0	4479.7	7695
27	1	11	4	6	AMATEUR	HOBBY	HOBBY	1	1631.9	3037
27	1	11	5	36	WALZER	GALA	TANZ	0	1671.8	2642
27	1	11	6	35	BEHANDLUNG	MANDEL	UNTERSUCHUNG	0	6791.8	9919
27	1	11	7	28	VERSEUCHUNG	RATTE	KRANKHEU	0	12143.8	20001
27	1	11	8	9	WAHL	GREMIUM	POLITIK	0	708000000000029	11346
27	1	11	9	7	BODEN	FUND	ERDE	0	2219.8	2789
27	1	11	10	11	SCHEIDUNG	INSTABILITÄT	TRENNUNG	0	461389999999999	6077
27	1	11	11	4	MEDAILLE	WETTBEWERB	SIEG	0	416789999999999	9041
27	1	11	12	33	STURZ	REGIERUNG	WUNDE	0	4973.7	5709
27	1	11	13	25	PHILOSOPHIE	SINN	SINN	1	4063.8	4991
27	1	11	14	17	HANDSCHRIFT	BUCHSTABE	ZEICHEN	0	567989999999999	9017
27	1	11	15	38	WEG	WILLE	STEIN	0	3570.3	4689
27	1	11	16	12	ATOM	MOLEKÜL	MOLEKÜL	1	354789999999999	6459
27	1	11	17	39	GEWINNUNG	WERBER	FÖR	0	19151.7	20009
27	1	11	18	15	ATTRAKTION	WELTWUNDER	LIEBE	0	618999999999942	7141
27	1	11	19	21	GANS	ENTE	ENTE	1	335989999999999	6295
27	1	11	20	19	BEGNADIGUNG	DROHUNG	VERGEBUNG	0	847170000000001	9895
27	1	11	21	37	HIRTE	SCHAF	SCHAF	1	126679999999999	3143
27	1	11	22	8	REKORD	ARBEITSLOSIGKEIT	LEISTUNG	0	456789999999999	6511
27	1	11	23	1	SCHALTER	FLUGHAFEN		0	-1	-1
27	1	11	24	32	KRAMPF	BEIN	SPORT	0	265389999999999	9069
27	1	11	25	24	AUSSCHAU	GIPFEL	AUSBLICK	0	175189999999999	4655
27	1	11	26	3	COMPUTER	ZEITVERTREIB	ZEITVERTREIB	1	227510000000001	5255
27	1	11	27	5	INSTITUTION	ABTEILUNG	EINRICHTUNG	0	624770000000001	8879
27	1	11	28	2	UNTAUGLICHKEIT	FAHRER		0	759970000000001	9637
27	1	11	29	31	KOPPEL	STIER	PFERD	0	387389999999999	7473
27	1	11	30	27	DOLCH	STICH	STICH	1	212739999999999	3528
27	1	11	31	13	FEHLTRITT	VERANTWORTUNG	FALL	0	409570000000001	6039
27	1	11	32	10	ZULASSUNG	NACHWEIS	EINLASS	0	863990000000002	19643
27	1	11	33	16	TRAKTOR	LENKSTANGE	KUPPLUNG	0	9889.5	13251
27	1	11	34	20	VATERUNSER	RELIGION	BIBEL	0	208790000000002	10687
27	1	11	35	14	LEISTUNG	PROVISION	SPORT	0	304520000000001	3799
27	1	11	36	30	STRATEGIE	NÄHERUNG	PLAN	0	564590000000002	6733
27	1	11	37	26	HAND	GESTE	FUSS	0	336770000000001	4479
27	1	11	38	40	WIND	ELEMENT	STOSS	0	574820000000001	6865
27	1	11	39	22	KARTE	HINDERNIS	LAND	0	5913.5	8325
27	1	11	40	29	BUDE	KÜHLSCHRANK	HAUS	0	218370000000001	2815
27	2	12	1	1	EMPFINDUNG	GELASSENHEIT	GEFÜHL	0	1792	5130
27	2	12	2	22	PARTEI	ABSTIMMUNG	REGIERUNG	0	283680000000005	11829
27	2	12	3	26	EVOLUTION	ERWEITERUNG	ENTWICKLUNG	0	2087	5259
27	2	12	4	3	BEIFALL	APPLAUS	APPLAUS	1	250680000000005	4611
27	2	12	5	28	UNSTERBLICHKEIT	AUFERSTEHUNG	VERGÄNGLICHKEIT	0	587080000000005	9991
27	2	12	6	38	ABEND	MORGEN	MORGEN	1	323980000000005	4592
27	2	12	7	20	HORN	WARNUNG	LAUT	0	3904	5184
27	2	12	8	18	PARTY	THEKE	FEIER	0	215030000000005	3071
27	2	12	9	5	BINDUNG	BABY	EHE	0	693060000000009	8489
27	2	12	10	11	PROGRAMM	KINO		0	-1	-1
27	2	12	11	27	BEEINFLUSSUNG	VERMARKTUNG		0	-1	-1
27	2	12	12	33	ERÖFFNUNG	GRÜNDUNG	SCHLIES	0	15464	20001
27	2	12	13	13	STAAT	UNTERSTÜTZUNG	LAND	0	118800000000047	6799
27	2	12	14	21	LIKÖR	SEKT	ALKOHOL	0	6960	8896
27	2	12	15	4	KLOSTER	EINSCHRÄNKUNG	GLAUBE	0	191880000000005	9688
27	2	12	16	23	JUGEND	SCHWIMMBAD	ALTER	0	808780000000005	8945
27	2	12	17	14	SCHLAFWANDELN	UNWIRKLICHKEIT	UNWIRKLICHKEIT	1	236510000000009	5158
27	2	12	18	29	MOTOR	INDUSTRIALISIERUNG	BENZIN	0	291180000000005	20001
27	2	12	19	36	EINSPARUNG	RECHNUNG	ERSPARNIS	0	217019999999995	7478
27	2	12	20	34	BLEI	STAHL	EISEN	0	239180000000005	7720
27	2	12	21	17	BEGRÜNDER	PRÄSIDENT	ERFINDER	0	4711	7359
27	2	12	22	2	GENIE	MATHEMATIK	MATHE	1	144260000000009	4072
27	2	12	23	40	KERZE	DOCHT	DOCHT	1	3672	6016
27	2	12	24	37	INVESTITION	KONZERN	UNERSTÜTZUNG	0	144466000000001	17871
27	2	12	25	16	FREUNDIN	ZÄRTLICHKEIT	LIEBE	0	159281000000001	18488
27	2	12	26	25	BESTATTUNG	SELBSTMORD	SARG	0	2272	6720
27	2	12	27	19	BAHNSTEIG	ANPASSUNG	GLEIS	0	2079	7551
27	2	12	28	31	REICH	PROFIT	ARM	0	2864	9067
27	2	12	29	32	KOORDINATION	HANDHABUNG	ZURECHTFINDUNG	0	5820	14199
27	2	12	30	10	ZAUBERKÜNSTLER	TRICK	TRICK	1	169980000000005	2740
27	2	12	31	9	ADER	GESTEIN	GESTEIN	1	3200	7009
27	2	12	32	15	VERHAFTUNG	KLINGE	DIEB	0	246180000000005	4289
27	2	12	33	39	ORDNUNG	ZUCHT	RECHT	0	377980000000005	4964
27	2	12	34	8	KARTELL	KONSENS	DROGEN	0	1866.5	3056
27	2	12	35	12	HÖLLE	MYTHOS	MYTHOS	1	243980000000005	4859
27	2	12	36	35	NOTLAGE	DILEMMA	SITUATION	0	474410000000009	7068
27	2	12	37	7	HIRN	STUDIE		0	-1	-1
27	2	12	38	6	SCHLACHTUNG	SCHWEIN	NERVEN	0	730800000000047	3790
27	2	12	39	24	ALARM	ÜBUNG	SIRENE	0	475939999999991	7008
27	2	12	40	30	DORF	ISOLATION	STADT	0	5184	6744
27	3	13	1	30	HASS	GEFECHT	LIEBE	0	164720000000019	3615
27	3	13	2	32	KLEIDERSCHRANK	HANDSCHUH	KOMODE	0	993520000000019	12567
27	3	13	3	29	KONJUNKTUR	DIAGNOSE		0	-1	-1
27	3	13	4	5	AUFTAKT	SPIEL		0	-1	-1
27	3	13	5	22	WIEDERHERSTELLUNG	VERSCHLECHTERUNG		0	-1	-1
27	3	13	6	26	KUNSTWERK	AUFMACHUNG	GEMÄLDE	0	7927	10529
27	3	13	7	2	PARK	VEGETATION	BANK	0	271720000000019	4359
27	3	13	8	27	SUBSTANZ	SEELE	STOFF	0	231710000000009	3569
27	3	13	9	16	TRAINING	PULS	SCHWEISS	0	317120000000019	7889
27	3	13	10	19	INSEL	URLAUBER	STRAND	0	5009	7113
27	3	13	11	1	WAHNSINN	ANSTALT	UNSINN	0	13231	16737
27	3	13	12	12	TRAINER	STIL		0	-1	-1
27	3	13	13	20	ZAHL	PHYSIK		0	-1	-1
27	3	13	14	3	OZEAN	KRABBE	MEER	0	4512	5269
27	3	13	15	13	ZAHLUNG	QUITTUNG	RENDITE	0	3173	6133
27	3	13	16	39	FREILASSUNG	AUFENTHALT	ENTLASSUNG	0	435120000000019	10575
27	3	13	17	14	MUSIK	OPER	NOTE	0	352710000000009	4951
27	3	13	18	34	FRAU	BLUSE	MANN	0	207920000000019	3167
27	3	13	19	36	KLEINIGKEIT	WAAGE		0	-1	-1
27	3	13	20	33	SENDER	NOTIZ	RADIO	0	1511	2553
27	3	13	21	23	STREIK	KONFLIKT	ARBEIT	0	381320000000019	5189
27	3	13	22	11	DOKUMENT	BESCHEINIGUNG	TEXT	0	359110000000009	4655
27	3	13	23	9	STALL	KUH	HEU	0	905570000000019	9679
27	3	13	24	38	SUBMISSION	ERNIEDRIGUNG		0	450229999999981	10415
27	3	13	25	31	TEICH	ÜBERSCHWEMMUNG	FROSCH	0	2343	4023
27	3	13	26	10	MILCH	KÄSE	KUH	0	1847	2939
27	3	13	27	24	ENTSCHLOSSENHEIT	DURCHSETZUNG		0	-1	-1
27	3	13	28	40	REGENSCHIRM	BEDARF	NASS	0	1823	7383
27	3	13	29	6	BEGEISTERUNG	GEFÜHL		0	-1	-1
27	3	13	30	18	BEWERTUNG	KELLNERIN	NOTE	0	212720000000019	2999
27	3	13	31	4	SPRECHER	AUFRUF	LESER	0	2631	10895
27	3	13	32	25	GERICHTSHOF	UNWAHRHEIT		0	-1	-1
27	3	13	33	17	WAFFE	KRIEG	KRIEG	1	489520000000019	6057
27	3	13	34	15	VERBRÜDERUNG	ENTSCHULDIGUNG	FREUNDSCHAFT	0	3357	5569
27	3	13	35	21	REVOLUTION	WIDERSTAND		0	6835	10931
27	3	13	36	35	ZUCKER	SPEISE	BROT	0	356670000000019	4639
27	3	13	37	28	NACHRICHT	GEBURTSTAG		0	-1	-1
27	3	13	38	8	BEWUNDERUNG	SCHÖNHEIT	ANERKENNUNG	0	819110000000009	10444
27	3	13	39	37	FLAMME	LEUCHTE	FEUER	0	155370000000019	2340
27	3	13	40	7	KRANZ	NEST	KRONE	0	350210000000009	5463
27	4	14	1	20	ERKLÄRUNG	WISSENSCHAFT	FRAGE	0	413429999999981	5006
27	4	14	2	33	KNOBLAUCH	VAMPIR	VAMPIR	1	160710000000009	3671
27	4	14	3	9	INTENSIVSTATION	KRANKENHAUS	KRANKENHAUS	1	143910000000009	3903
27	4	14	4	10	SCHMUGGEL	IMPORT	DIEB	0	193879999999981	4145
27	4	14	5	38	ZELT	ZIRKUS	LAGERFEUER	0	266170000000019	5773
27	4	14	6	27	HINDERUNG	SIEGEL		0	-1	-1
27	4	14	7	28	SCHLÄGER	KRIMINALITÄT	BRUTAL	0	473529999999981	6719
27	4	14	8	2	SOLO	MUSIKINSTRUMENT	ALLEIN	0	355129999999981	5087
27	4	14	9	31	TOD	NOTWEHR	LEBEN	0	179929999999981	3367
27	4	14	10	6	LIMIT	MAXIMUM	GRENZE	0	222329999999981	4279
27	4	14	11	23	FLÜCHTLING	ASYL	ASYL	1	189539999999991	3927
27	4	14	12	29	FAUST	GEWALT	HAND	0	243929999999981	3297
27	4	14	13	3	IDIOT	UNSINN	DUMMHEIT	0	553329999999981	8021
27	4	14	14	34	NACHBARSCHAFT	HECKE		0	-1	-1
27	4	14	15	19	MINIMUM	NOTWENDIGKEIT	ERWARTUNG	0	631129999999981	8901
27	4	14	16	21	UNABHÄNGIGKEIT	SELBSTBESTIMMUNG	EINSCHRÄNKUNG	0	610329999999981	11647
27	4	14	17	37	PARLAMENT	KANZLER		0	-1	-1
27	4	14	18	5	GANG	TOR	TÜR	0	109332000000002	12077
27	4	14	19	17	TECHNOLOGIE	GEHIRNWÄSCHE	NEUHEIT	0	520129999999981	7499
27	4	14	20	12	UNHEIL	ALPTRAUM		0	456529999999981	7541
27	4	14	21	4	INFLATION	ENTWERTUNG	ENTWERTUNG	1	181960000000009	5303
27	4	14	22	39	GESELLSCHAFT	EINHEIT		0	-1	-1
27	4	14	23	26	RASSE	NATIONALIST	NA	0	581529999999981	20003
27	4	14	24	32	SCHLUSSFOLGERUNG	KONSEQUENZ		0	-1	-1
27	4	14	25	30	DIAKONIE	VERSORGUNG	HILFE	0	340689999999991	5307
27	4	14	26	18	KONFRONTATION	RACHE		0	-1	-1
27	4	14	27	13	URLAUB	AUSFALL	STRAND	0	190910000000009	3359
27	4	14	28	24	VATER	VORBILD	MUTTER	0	134110000000009	2573
27	4	14	29	1	GEMEINSCHAFT	ZUSAMMENARBEIT		0	-1	-1
27	4	14	30	36	SÄUFER	WIRT		0	-1	-1
27	4	14	31	25	FRIEDEN	ALLIANZ	KRIEG	0	399329999999981	6769
27	4	14	32	35	LIST	NAZI		0	411129999999981	7519
27	4	14	33	11	PRÄDIKAT	PRIMA	NEUES	0	785529999999981	8831
27	4	14	34	40	LEBER	ORGAN	HERZ	0	475129999999981	6327
27	4	14	35	7	VORBEREITUNG	VERÖFFENTLICHUNG		0	-1	-1
27	4	14	36	16	FREUNDSCHAFT	GEFÄHRTE		0	-1	-1
27	4	14	37	15	LAMM	MITTAGESSEN	ESSEN	0	383329999999981	7269
27	4	14	38	22	AUTOR	ERFINDUNG	BUCH	0	354460000000009	4611
27	4	14	39	8	EXPERIMENT	UNTERSUCHUNG	WISSENSCHAFT	0	9719	14791
27	4	14	40	14	WANGE	CHRIST	STIRN	0	300720000000019	4263
27	5	15	1	5	STÜTZE	BEGLEITER	LEHNE	0	391870000000019	5325
27	5	15	2	25	DRECK	VERUNREINIGUNG	SCHMUTZ	0	1746.5	3730
27	5	15	3	24	AKTEUR	DRAMATIK		0	-1	-1
27	5	15	4	27	KUNST	ARTIST	KULTUR	0	700070000000019	9751
27	5	15	5	21	AUSEINANDERSETZUNG	ÜBERLEGUNG	KAMPF	0	2223.5	4191
27	5	15	6	39	DESSERT	HONIG	NACHTISCH	0	475740000000037	6983
27	5	15	7	30	ERDBALL	WELTKARTE	ERDE	0	288729999999981	6151
27	5	15	8	35	GOTT	VEREHRUNG	GLAUBE	0	4783.5	6299
27	5	15	9	8	GELIEBTE	GEHEIMNIS	AFFAIRE	0	539529999999981	8289
27	5	15	10	31	ERMITTLUNG	SCHULD	FALL	0	538529999999981	6669
27	5	15	11	13	WANDEL	ZWISCHENZEIT		0	-1	-1
27	5	15	12	15	TRITT	SOHLE	SOHLE	1	7455	9935
27	5	15	13	22	STROH	WALDBRAND	HEU	0	316790000000037	15415
27	5	15	14	12	TECHNIKER	INGENIEUR		0	-1	-1
27	5	15	15	1	PYRAMIDE	ARCHITEKTUR	DREIECK	0	612740000000037	9679
27	5	15	16	9	SUBKULTUR	UNTERGRUND		0	-1	-1
27	5	15	17	28	BILD	FOTO	MALER	0	2903.5	6185
27	5	15	18	16	SONNE	GRAD	MOND	0	213170000000019	2820
27	5	15	19	29	INTERVENTION	STREIT	EINGRIFF	0	1895.5	3099
27	5	15	20	7	DONNER	BLITZ	BLITZ	1	3099.5	4355
27	5	15	21	40	BEARBEITUNG	HONORAR		0	-1	-1
27	5	15	22	37	BEFRAGUNG	MEHRHEIT	ERGEBNISSE	0	236740000000037	4951
27	5	15	23	3	VORSTAND	LEITER	LEITUNG	0	2295.5	3437
27	5	15	24	26	POLIZEI	EINSATZ		0	387009999999963	20001
27	5	15	25	4	BRILLE	KRAWATTE	GESTELL	0	2357	4373
27	5	15	26	34	PATRIOTISMUS	EXTREMISMUS	IDEOLOGIE	0	6929.5	10601
27	5	15	27	18	ERNÄHRUNG	EIWEIß	PLAN	0	4159.5	9551
27	5	15	28	17	KOOPERATION	MITHILFE	MITARBEIT	0	3055.5	6917
27	5	15	29	6	MANDANT	RECHT		0	-1	-1
27	5	15	30	10	ZOO	BÄR	TIERE	0	133579999999981	2335
27	5	15	31	2	UNTERSCHRIFT	FORMULAR	SIGNATUR	0	516029999999981	6631
27	5	15	32	38	GEGNER	WAFFENSTILLSTAND		0	-1	-1
27	5	15	33	19	ARBEITER	EINKOMMEN		0	-1	-1
27	5	15	34	23	OPPOSITION	VERWEIGERUNG		0	-1	-1
27	5	15	35	14	REGIME	ZERSCHLAGUNG	IDEOLOGIE	0	5087.5	8111
27	5	15	36	20	REGENBOGEN	FARBE	FARBEN	1	5711.5	9143
27	5	15	37	36	INFORMATIK	PROGRAMMIERUNG		0	-1	-1
27	5	15	38	32	FORMEL	BERECHNUNG	PHYSIK	0	2663.5	4395
27	5	15	39	11	SCHÄTZUNG	SPEKULATION		0	-1	-1
27	5	15	40	33	TAGEBUCH	BIOGRAPHIE	SEITEN	0	3020	4231
27	6	16	1	16	BIRKE	LAUB	RINDE	0	288359999999963	3995
27	6	16	2	32	BAUER	FARM	HOF	0	3244.5	4567
27	6	16	3	21	RANG	HIERARCHIE	TITEL	0	345109999999963	4663
27	6	16	4	9	SCHNITT	FILM	MESSER	0	423940000000037	9727
27	6	16	5	4	UNRECHT	BENACHTEILIGUNG		0	-1	-1
27	6	16	6	14	KOCH	OFEN	TOPF	0	723959999999963	7927
27	6	16	7	17	JUSTIZ	GLAUBWÜRDIGKEIT	ANSTALT	0	194359999999963	3503
27	6	16	8	7	KOMMENTAR	PRESSE	MEINUNG	0	199159999999963	3079
27	6	16	9	39	FLIRT	ROMANTIK	ROMANTIK	1	607929999999981	11383
27	6	16	10	35	FREUDE	LUST	LUST	1	2713.5	3833
27	6	16	11	11	PHASE	STADIUM		0	-1	-1
27	6	16	12	15	VISUM	TOURISMUS	REISE	0	170359999999963	2511
27	6	16	13	2	GEFAHR	HAI		0	-1	-1
27	6	16	14	22	DIREKTION	BESCHLUSS	LEITUNG	0	309440000000037	4569
27	6	16	15	19	AFFÄRE	PARTNERSCHAFT	BEZIEHUNG	0	827109999999963	13160
27	6	16	16	34	STUDENT	KLAUSUR	KLAUSUR	1	238840000000037	4892
27	6	16	17	31	EXEKUTION	ERSCHIEßUNG	ERSCHIESSEN	0	191959999999963	12383
27	6	16	18	1	BEHÖRDE	KÜNDIGUNG		0	-1	-1
27	6	16	19	24	MODE	HOSE		0	-1	-1
27	6	16	20	33	VERGÜTUNG	GELD	BEZAHLUNG	0	239159999999963	5351
27	6	16	21	13	JOURNALIST	PRESSEFREIHEIT	ZEITUNG	0	234359999999963	3413
27	6	16	22	36	BOMBE	TERRORIST		0	209509999999963	16758
27	6	16	23	12	KAPITALISMUS	KOMMUNISMUS	KOMMUNISMUS	1	7308.5	12190
27	6	16	24	29	GERICHT	VERHANDLUNG		0	-1	-1
27	6	16	25	25	CHARAKTER	OFFENHEIT	PERSON	0	207959999999963	15103
27	6	16	26	18	ASSISTENT	PROFESSION		0	-1	-1
27	6	16	27	23	BOSS	HEMD	HEMD	1	194359999999963	5803
27	6	16	28	40	VIRUS	ERREGER	ERREGER	1	2220.5	3908
27	6	16	29	30	AUSKUNFT	PROPAGANDA		0	-1	-1
27	6	16	30	10	FLÄCHE	ZENTRUM		0	-1	-1
27	6	16	31	3	SEE	WASSER	WASSER	1	266509999999963	7655
27	6	16	32	5	NATION	EINIGKEIT		0	-1	-1
27	6	16	33	26	PUBLIKUM	ZUSCHAUER		0	-1	-1
27	6	16	34	38	PRIESTER	KATHEDRALE	KIRCHE	0	6615.5	7945
27	6	16	35	37	MÖRDER	SÜNDE	SCHULDIG	0	7031.5	9015
27	6	16	36	20	ANLAGE	RENDITE		0	-1	-1
27	6	16	37	28	BOOT	MATROSE	ANKER	0	198770000000019	10819
27	6	16	38	6	BEVÖLKERUNG	MASSE		0	-1	-1
27	6	16	39	27	ROUTE	HEIMWEG		0	-1	-1
27	6	16	40	8	BEFUGNIS	ERMÄCHTIGUNG		0	-1	-1
27	7	1	1	32	EINGEBUNG	IDEE	ERFAHRUNG	0	191579999999981	5484
27	7	1	2	4	STURM	WINDHAUCH	WIRBEL	0	239079999999981	8169
27	7	1	3	7	ZEITUNG	DRUCK	SCHRIFT	0	231659999999963	5659
27	7	1	4	36	RÜCKSCHRITT	VERGANGENHEIT		0	-1	-1
27	7	1	5	11	GEHIRN	BEWUSSTSEIN	NERVEN	0	283870000000019	4809
27	7	1	6	23	SÄNGER	KÜNSTLER	MIKROFON	0	369029999999981	6850
27	7	1	7	8	BARGELD	WERT		0	-1	-1
27	7	1	8	16	VOGEL	KATZE		0	-1	-1
27	7	1	9	30	BEGRIFF	BEDEUTUNG		0	-1	-1
27	7	1	10	24	BEDÜRFNIS	WERBUNG		0	-1	-1
27	7	1	11	15	BECHER	KAFFEE		0	-1	-1
27	7	1	12	5	BERUF	ANERKENNUNG		0	-1	-1
27	7	1	13	2	MASCHINE	APPARAT		0	-1	-1
27	7	1	14	33	RÜSTUNG	ANGRIFF	ANGRIFF	1	182379999999981	4399
27	7	1	15	12	NUTZEN	KOSTEN		0	-1	-1
27	7	1	16	6	CHAOS	STRUKTUR	ORDNUNG	0	646379999999981	9042
27	7	1	17	26	SKLAVE	KÖNIG	KÖNIG	1	416409999999963	5988
27	7	1	18	34	EMPFEHLUNG	RAT		0	-1	-1
27	7	1	19	21	DEMOKRATIE	SYSTEM	MONARCHIE	0	961479999999981	12638
27	7	1	20	18	TRINKSPRUCH	SPRICHWORT		0	-1	-1
27	7	1	21	9	FORM	KREIS	KREIS	1	210379999999981	6272
27	7	1	22	38	FÄHIGKEIT	VERANLAGUNG		0	-1	-1
27	7	1	23	17	STAUB	SAUBERKEIT	DRECK	0	511079999999981	10319
27	7	1	24	13	KUGEL	QUADRAT	FIGUR	0	818279999999981	10078
27	7	1	25	19	ERDE	STEIN		0	-1	-1
27	7	1	26	10	ABSPRACHE	VERTRAG		0	-1	-1
27	7	1	27	25	SPASS	FEIER	LUST	0	517140000000037	6931
27	7	1	28	1	PELZ	FUCHS	TIER	0	329429999999981	4359
27	7	1	29	20	INFORMATION	INHALT		0	-1	-1
27	7	1	30	28	URHEBER	KAUSALITÄT		0	-1	-1
27	7	1	31	39	SCHAMGEFÜHL	KÖRPER		0	-1	-1
27	7	1	32	37	ANEKDOTE	WITZ		0	-1	-1
27	7	1	33	40	PUPPE	KIND		0	-1	-1
27	7	1	34	31	NÄSSE	GEWITTER	WOLKEN	0	646079999999981	8308
27	7	1	35	29	MANGEL	VERZICHT		0	-1	-1
27	7	1	36	35	FIGUR	BRETT	KUGEL	0	399770000000019	6416
27	7	1	37	14	STERN	WEIHNACHTEN		0	-1	-1
27	7	1	38	22	LÖSUNG	PROBLEM	ANTWORT	0	411959999999963	5639
27	7	1	39	27	GRUNDRECHT	VERFASSUNG		0	-1	-1
27	7	1	40	3	STILLE	EINSAMKEIT	LAUT	0	309579999999981	4183
27	8	2	1	20	BEGRÜSSUNG	FREUNDLICHKEIT		0	-1	-1
27	8	2	2	14	HAUT	BLUT	HAAR	0	397590000000037	4967
27	8	2	3	28	UHR	KIRCHE	WERK	0	182369999999925	3151
27	8	2	4	3	VERLUST	ABNAHME	LEID	0	222059999999963	2944
27	8	2	5	30	SPRACHE	AKUSTIK	MUTTER	0	583890000000037	8609
27	8	2	6	10	ILLUSION	WAHRNEHMUNG	ZAUBER	0	184490000000037	3381
27	8	2	7	23	BUNGALOW	SIEDLUNG	SIEDLUNG	1	211990000000037	4288
27	8	2	8	15	SEEGANG	DAMPFER	WELLEN	0	219190000000037	3479
27	8	2	9	35	ANFORDERUNG	SCHWIERIGKEIT		0	-1	-1
27	8	2	10	8	BERG	HÜTTE	GIPFEL	0	352159999999963	5609
27	8	2	11	16	KRITERIUM	AUSWAHL		0	-1	-1
27	8	2	12	17	VERSCHLEIERUNG	KOPFTUCH		0	-1	-1
27	8	2	13	36	AUSWERTUNG	ERGEBNIS		0	-1	-1
27	8	2	14	19	GEISEL	GEFANGENER	VERBRECHEN	0	465890000000037	7269
27	8	2	15	12	KOMÖDIE	DRAMA		0	-1	-1
27	8	2	16	39	FASS	KELLER		0	-1	-1
27	8	2	17	38	NEFFE	GROSSMUTTER	TANTE	0	444440000000037	9436
27	8	2	18	25	DISZIPLIN	GEHORSAM		0	-1	-1
27	8	2	19	32	TRAUM	WIRKLICHKEIT	SCHLAF	0	257580000000075	4848
27	8	2	20	37	DÄMMERUNG	MORGENGRAUEN		0	-1	-1
27	8	2	21	40	POSTKUTSCHE	PFERD		0	-1	-1
27	8	2	22	6	ZUWACHS	FORTSCHRITT	INTEGRATION	0	759169999999925	10510
27	8	2	23	7	GRAS	VIEH	WEIDE	0	756790000000037	9184
27	8	2	24	9	GESPENST	ERSCHEINUNG	SCHLOSS	0	2318.5	4136
27	8	2	25	31	HÄRTE	KRAFT	MUSKEL	0	107999000000004	12192
27	8	2	26	33	ERLÖSUNG	HIMMELREICH		0	-1	-1
27	8	2	27	1	BLICK	PERSPEKTIVE		0	-1	-1
27	8	2	28	5	FREUND	VERTRAUEN		0	-1	-1
27	8	2	29	18	SCHMETTERLING	BLÜTE	RAUPE	0	435190000000037	6679
27	8	2	30	26	FRAGE	EINWAND		0	-1	-1
27	8	2	31	11	EHE	VERLOBUNG	HEIRAT	0	446690000000037	8019
27	8	2	32	21	ANSTAND	SITTE		0	-1	-1
27	8	2	33	24	GNADE	BARMHERZIGKEIT		0	-1	-1
27	8	2	34	22	MACHT	HERRSCHER		0	-1	-1
27	8	2	35	13	TIER	FROSCH		0	-1	-1
27	8	2	36	29	TAL	WIESE	BERG	0	151969999999925	2864
27	8	2	37	2	MALER	PIANIST	BILD	0	1964.5	3128
27	8	2	38	4	KRITIK	ZWEIFEL		0	-1	-1
27	8	2	39	34	PRÜFUNG	MISSERFOLG		0	529880000000075	9752
27	8	2	40	27	SCHICKSAL	IRONIE		0	-1	-1
								34
