## Supplementary material for "Vast amounts of encoded items nullify but do not reverse the effect of sleep on declarative memory": Dataset: PAL_27_1_3.xls

### Sheet: Tabelle1
VP_Nr	Block	VersioN	counter	pair_code	cue	correct_answer	answer	accuracy	reactiontime1	reactiontime2
27	1	11	1	4	MEDAILLE	WETTBEWERB	SIEG	0	1498.5	2562
27	1	11	2	8	REKORD	ARBEITSLOSIGKEIT		0	-1	-1
27	1	11	3	39	GEWINNUNG	WERBER	FOERDERUNG	0	2983.3	5487
27	1	11	4	27	DOLCH	STICH	STICH	1	1615.3	2607
27	1	11	5	31	KOPPEL	STIER	PFERD	0	4939.4	13925
27	1	11	6	12	ATOM	MOLEKÜL	MOLEKÜL	1	1274.3	4346
27	1	11	7	6	AMATEUR	HOBBY	HOBBY	1	2268.3	3247
27	1	11	8	36	WALZER	GALA	TANZ	0	1727.5	2505
27	1	11	9	18	TREIBSTOFF	KILOMETER	BENZIN	0	2230.5	4590
27	1	11	10	37	HIRTE	SCHAF	SCHAF	1	1070.8	1823
27	1	11	11	14	LEISTUNG	PROVISION		0	-1	-1
27	1	11	12	24	AUSSCHAU	GIPFEL		0	-1	-1
27	1	11	13	5	INSTITUTION	ABTEILUNG	EINRICHTUNG	0	6367.3	7867
27	1	11	14	26	HAND	GESTE	FUSS	0	1580.5	2500
27	1	11	15	13	FEHLTRITT	VERANTWORTUNG		0	-1	-1
27	1	11	16	17	HANDSCHRIFT	BUCHSTABE	SCHREIBEN	0	2983.5	4167
27	1	11	17	2	UNTAUGLICHKEIT	FAHRER		0	-1	-1
27	1	11	18	22	KARTE	HINDERNIS	LAND	0	413689999999999	4905
27	1	11	19	1	SCHALTER	FLUGHAFEN	AUS	0	420239999999999	4894
27	1	11	20	38	WEG	WILLE	STRASSE	0	4662.5	8855
27	1	11	21	10	ZULASSUNG	NACHWEIS		0	-1	-1
27	1	11	22	32	KRAMPF	BEIN	MUSKEL	0	2127.5	4927
27	1	11	23	9	WAHL	GREMIUM		0	-1	-1
27	1	11	24	21	GANS	ENTE	ENTE	1	229360000000001	3007
27	1	11	25	29	BUDE	KÜHLSCHRANK	HAUS	0	1655.3	2199
27	1	11	26	15	ATTRAKTION	WELTWUNDER		0	-1	-1
27	1	11	27	33	STURZ	REGIERUNG	FALL	0	1676.3	2508
27	1	11	28	16	TRAKTOR	LENKSTANGE	FELD	0	2404.5	3071
27	1	11	29	19	BEGNADIGUNG	DROHUNG		0	-1	-1
27	1	11	30	28	VERSEUCHUNG	RATTE	KRANKHEIT	0	550660000000001	7133
27	1	11	31	35	BEHANDLUNG	MANDEL	KRANKHEIT	0	145829999999999	4018
27	1	11	32	30	STRATEGIE	NÄHERUNG	VORGEHENSWEISE	0	5983.5	9091
27	1	11	33	20	VATERUNSER	RELIGION	GEBET	0	1892.5	2764
27	1	11	34	40	WIND	ELEMENT	LUFT	0	266729999999999	3599
27	1	11	35	25	PHILOSOPHIE	SINN	SINN	1	496670000000001	5945
27	1	11	36	34	SYMBOL	WAPPEN	ZEICHEN	0	2814.5	3950
27	1	11	37	11	SCHEIDUNG	INSTABILITÄT	HEIRAT	0	1511.5	3215
27	1	11	38	23	KATEGORIE	GÜLTIGKEIT		0	371929999999999	7911
27	1	11	39	3	COMPUTER	ZEITVERTREIB	ZEITVERTREIB	1	210329999999999	5681
27	1	11	40	7	BODEN	FUND	ACKER	0	165429999999999	2670
27	2	12	1	21	LIKÖR	SEKT	ALKOHOL	0	4676.5	6793
27	2	12	2	31	REICH	PROFIT	ARM	0	3400.5	4394
27	2	12	3	28	UNSTERBLICHKEIT	AUFERSTEHUNG	LEBEN	0	238689999999991	3951
27	2	12	4	2	GENIE	MATHEMATIK	MATHE	1	144630000000005	2911
27	2	12	5	37	INVESTITION	KONZERN	GELD	0	350360000000009	4220
27	2	12	6	27	BEEINFLUSSUNG	VERMARKTUNG		0	-1	-1
27	2	12	7	10	ZAUBERKÜNSTLER	TRICK	TRICK	1	1487.5	3010
27	2	12	8	13	STAAT	UNTERSTÜTZUNG	LAND	0	2620.5	5869
27	2	12	9	40	KERZE	DOCHT	DOCHT	1	2886.5	4279
27	2	12	10	38	ABEND	MORGEN	MORGEN	1	139589999999991	4142
27	2	12	11	19	BAHNSTEIG	ANPASSUNG	GLEIS	0	312680000000005	6916
27	2	12	12	5	BINDUNG	BABY	EMOTIONAL	0	9514.5	15386
27	2	12	13	14	SCHLAFWANDELN	UNWIRKLICHKEIT	UNWAHRHEIT	0	321569999999995	7167
27	2	12	14	25	BESTATTUNG	SELBSTMORD	SARG	0	3407.5	4359
27	2	12	15	15	VERHAFTUNG	KLINGE	JUSTITZ	0	441860000000009	8143
27	2	12	16	26	EVOLUTION	ERWEITERUNG	ENTWICKLUNG	0	155710000000009	6271
27	2	12	17	9	ADER	GESTEIN	GESTEIN	1	3007.5	5682
27	2	12	18	36	EINSPARUNG	RECHNUNG	GELD	0	416469999999995	5279
27	2	12	19	35	NOTLAGE	DILEMMA	SITUATION	0	248469999999995	6172
27	2	12	20	32	KOORDINATION	HANDHABUNG		0	-1	-1
27	2	12	21	6	SCHLACHTUNG	SCHWEIN	SCHWEIN	1	4922.5	7242
27	2	12	22	18	PARTY	THEKE	FEIER	0	1887.5	2575
27	2	12	23	24	ALARM	ÜBUNG	NOTFALL	0	227160000000009	8287
27	2	12	24	22	PARTEI	ABSTIMMUNG	POLITIK	0	1799.5	3623
27	2	12	25	1	EMPFINDUNG	GELASSENHEIT	GEFÜHL	0	419169999999995	6007
27	2	12	26	3	BEIFALL	APPLAUS	APPLAUS	1	159169999999995	3420
27	2	12	27	39	ORDNUNG	ZUCHT	RECHT	0	183469999999995	3779
27	2	12	28	7	HIRN	STUDIE	NERV	0	170269999999995	3126
27	2	12	29	11	PROGRAMM	KINO		0	-1	-1
27	2	12	30	33	ERÖFFNUNG	GRÜNDUNG		0	-1	-1
27	2	12	31	20	HORN	WARNUNG	MARTIN	0	8519.5	11074
27	2	12	32	12	HÖLLE	MYTHOS	MYTHOS	1	4236.5	6036
27	2	12	33	30	DORF	ISOLATION	STADT	0	160310000000009	2942
27	2	12	34	4	KLOSTER	EINSCHRÄNKUNG	KIRCHE	0	4344.5	10312
27	2	12	35	8	KARTELL	KONSENS	DROGEN	0	184730000000005	3623
27	2	12	36	17	BEGRÜNDER	PRÄSIDENT	ERFINDER	0	1703.5	5022
27	2	12	37	34	BLEI	STAHL	STAHL	1	1360	2459
27	2	12	38	23	JUGEND	SCHWIMMBAD	ALTER	0	2196.5	3028
27	2	12	39	29	MOTOR	INDUSTRIALISIERUNG	OEL	0	1983.5	2743
27	2	12	40	16	FREUNDIN	ZÄRTLICHKEIT	LIEBE	0	167969999999995	2607
27	3	13	1	39	FREILASSUNG	AUFENTHALT	FREIHEIT	0	422560000000009	6978
27	3	13	2	40	REGENSCHIRM	BEDARF	NÄSSE	0	151079999999981	5659
27	3	13	3	37	FLAMME	LEUCHTE	FEUER	0	115479999999981	2074
27	3	13	4	33	SENDER	NOTIZ	RADIO	0	137579999999981	2559
27	3	13	5	4	SPRECHER	AUFRUF	REDNER	0	231579999999981	4067
27	3	13	6	23	STREIK	KONFLIKT	ARBEIT	0	246360000000009	3599
27	3	13	7	24	ENTSCHLOSSENHEIT	DURCHSETZUNG	UNENTSCHLOSSENHEIT	0	851979999999981	15143
27	3	13	8	9	STALL	KUH	PFERD	0	310360000000009	4903
27	3	13	9	20	ZAHL	PHYSIK	BUCHSTABE	0	790360000000009	11556
27	3	13	10	21	REVOLUTION	WIDERSTAND	GEDANKE	0	413060000000009	7051
27	3	13	11	2	PARK	VEGETATION	NATUR	0	338279999999981	4446
27	3	13	12	5	AUFTAKT	SPIEL	ANFANG	0	170189999999991	2839
27	3	13	13	16	TRAINING	PULS	SPORT	0	224779999999981	3834
27	3	13	14	13	ZAHLUNG	QUITTUNG	RECHNUNG	0	165260000000009	2908
27	3	13	15	15	VERBRÜDERUNG	ENTSCHULDIGUNG	KAMERADSCHAFT	0	265579999999981	7055
27	3	13	16	32	KLEIDERSCHRANK	HANDSCHUH	KOMMODE	0	731160000000009	8927
27	3	13	17	27	SUBSTANZ	SEELE	STOFF	0	164679999999981	2815
27	3	13	18	12	TRAINER	STIL	VEREIN	0	241539999999991	4000
27	3	13	19	18	BEWERTUNG	KELLNERIN		0	-1	-1
27	3	13	20	10	MILCH	KÄSE	KUH	0	130260000000009	1966
27	3	13	21	17	WAFFE	KRIEG	KRIEG	1	148779999999981	2247
27	3	13	22	7	KRANZ	NEST	LOORBEEREN	0	243960000000009	9464
27	3	13	23	11	DOKUMENT	BESCHEINIGUNG	PAPIER	0	300679999999981	4569
27	3	13	24	31	TEICH	ÜBERSCHWEMMUNG	FROSCH	0	142079999999981	2340
27	3	13	25	34	FRAU	BLUSE	MANN	0	999799999999814	1615
27	3	13	26	35	ZUCKER	SPEISE	FETT	0	333329999999981	4447
27	3	13	27	3	OZEAN	KRABBE	MEER	0	135179999999981	1935
27	3	13	28	25	GERICHTSHOF	UNWAHRHEIT		0	-1	-1
27	3	13	29	14	MUSIK	OPER	NOTEN	0	179270000000019	4220
27	3	13	30	36	KLEINIGKEIT	WAAGE	GRO?	0	609410000000009	7330
27	3	13	31	29	KONJUNKTUR	DIAGNOSE		0	-1	-1
27	3	13	32	38	SUBMISSION	ERNIEDRIGUNG		0	-1	-1
27	3	13	33	19	INSEL	URLAUBER	PALME	0	243479999999981	3306
27	3	13	34	22	WIEDERHERSTELLUNG	VERSCHLECHTERUNG		0	-1	-1
27	3	13	35	30	HASS	GEFECHT	LIEBE	0	125560000000009	10319
27	3	13	36	26	KUNSTWERK	AUFMACHUNG		0	-1	-1
27	3	13	37	1	WAHNSINN	ANSTALT		0	-1	-1
27	3	13	38	6	BEGEISTERUNG	GEFÜHL		0	-1	-1
27	3	13	39	28	NACHRICHT	GEBURTSTAG		0	-1	-1
27	3	13	40	8	BEWUNDERUNG	SCHÖNHEIT		0	-1	-1
27	4	14	1	7	VORBEREITUNG	VERÖFFENTLICHUNG	KLAUSUR	0	447479999999981	6059
27	4	14	2	5	GANG	TOR	BANDE	0	295979999999981	3578
27	4	14	3	31	TOD	NOTWEHR	LEBEN	0	154179999999981	2438
27	4	14	4	25	FRIEDEN	ALLIANZ	KRIEG	0	406760000000009	5968
27	4	14	5	26	RASSE	NATIONALIST	TIER	0	7952	11336
27	4	14	6	17	TECHNOLOGIE	GEHIRNWÄSCHE	NEUHEIT	0	207879999999981	4191
27	4	14	7	20	ERKLÄRUNG	WISSENSCHAFT		0	-1	-1
27	4	14	8	34	NACHBARSCHAFT	HECKE		0	-1	-1
27	4	14	9	22	AUTOR	ERFINDUNG	LESER	0	1744	2676
27	4	14	10	39	GESELLSCHAFT	EINHEIT	SCHCIHT	0	409079999999981	5395
27	4	14	11	8	EXPERIMENT	UNTERSUCHUNG	VERSUCH	0	3855	5087
27	4	14	12	6	LIMIT	MAXIMUM	GRENZE	0	330910000000009	4828
27	4	14	13	14	WANGE	CHRIST	STIRN	0	174179999999981	4851
27	4	14	14	36	SÄUFER	WIRT	ALKOHOL	0	498870000000019	7080
27	4	14	15	24	VATER	VORBILD	MUTTER	0	125389999999991	2578
27	4	14	16	35	LIST	NAZI		0	-1	-1
27	4	14	17	28	SCHLÄGER	KRIMINALITÄT	BRUTAL	0	503379999999981	9351
27	4	14	18	32	SCHLUSSFOLGERUNG	KONSEQUENZ		0	-1	-1
27	4	14	19	27	HINDERUNG	SIEGEL		0	-1	-1
27	4	14	20	21	UNABHÄNGIGKEIT	SELBSTBESTIMMUNG		0	-1	-1
27	4	14	21	12	UNHEIL	ALPTRAUM	SEGEN	0	4968	5984
27	4	14	22	18	KONFRONTATION	RACHE		0	-1	-1
27	4	14	23	13	URLAUB	AUSFALL	ARBEIT	0	2176	4824
27	4	14	24	40	LEBER	ORGAN	MAGEN	0	265410000000009	3648
27	4	14	25	11	PRÄDIKAT	PRIMA	NEU	0	501579999999981	8024
27	4	14	26	38	ZELT	ZIRKUS	LAGER	0	688779999999981	9020
27	4	14	27	10	SCHMUGGEL	IMPORT	DIEB	0	144279999999981	2269
27	4	14	28	9	INTENSIVSTATION	KRANKENHAUS	KRANKENHAUS	1	161279999999981	3669
27	4	14	29	33	KNOBLAUCH	VAMPIR	VAMPIR	1	142379999999981	3410
27	4	14	30	23	FLÜCHTLING	ASYL	ASYL	1	1253	6365
27	4	14	31	29	FAUST	GEWALT	HAND	0	160779999999981	2416
27	4	14	32	16	FREUNDSCHAFT	GEFÄHRTE	FEIND	0	132310000000009	2176
27	4	14	33	2	SOLO	MUSIKINSTRUMENT	MULTI	0	208779999999981	4120
27	4	14	34	15	LAMM	MITTAGESSEN	GRILL	0	264610000000009	6542
27	4	14	35	4	INFLATION	ENTWERTUNG	ENTWERTUNG	1	285679999999981	5553
27	4	14	36	37	PARLAMENT	KANZLER		0	-1	-1
27	4	14	37	30	DIAKONIE	VERSORGUNG	HILFE	0	174860000000009	3624
27	4	14	38	19	MINIMUM	NOTWENDIGKEIT	MAXIMUM	0	130179999999981	3151
27	4	14	39	1	GEMEINSCHAFT	ZUSAMMENARBEIT		0	-1	-1
27	4	14	40	3	IDIOT	UNSINN	DUMM	0	343070000000019	4738
27	5	15	1	30	ERDBALL	WELTKARTE	WELTRAUM	0	236990000000037	7082
27	5	15	2	24	AKTEUR	DRAMATIK	HANDLUNG	0	549559999999963	9895
27	5	15	3	16	SONNE	GRAD	MOND	0	101409999999963	1776
27	5	15	4	34	PATRIOTISMUS	EXTREMISMUS	SOZIALISMUS	0	757490000000037	19835
27	5	15	5	37	BEFRAGUNG	MEHRHEIT	ANTWORT	0	336220000000019	5348
27	5	15	6	25	DRECK	VERUNREINIGUNG	SCHMUTZ	0	2654.5	4002
27	5	15	7	17	KOOPERATION	MITHILFE		0	-1	-1
27	5	15	8	38	GEGNER	WAFFENSTILLSTAND	VERBUENDETER	0	160709999999963	8215
27	5	15	9	27	KUNST	ARTIST	GEMAELDE	0	300809999999963	6744
27	5	15	10	26	POLIZEI	EINSATZ	BEHÖRDE	0	700790000000037	9208
27	5	15	11	23	OPPOSITION	VERWEIGERUNG	GEGENSPIELER	0	279120000000019	6511
27	5	15	12	31	ERMITTLUNG	SCHULD	KOMMISAR	0	951109999999963	11759
27	5	15	13	22	STROH	WALDBRAND	HEU	0	395909999999963	4687
27	5	15	14	29	INTERVENTION	STREIT	EINGRIFF	0	1591	2751
27	5	15	15	36	INFORMATIK	PROGRAMMIERUNG	BYTE	0	264709999999963	15071
27	5	15	16	8	GELIEBTE	GEHEIMNIS		0	-1	-1
27	5	15	17	33	TAGEBUCH	BIOGRAPHIE	GEHEIM	0	303109999999963	6655
27	5	15	18	14	REGIME	ZERSCHLAGUNG	IDEOLOGIE	0	179659999999963	3976
27	5	15	19	1	PYRAMIDE	ARCHITEKTUR	DREIECK	0	184679999999981	3055
27	5	15	20	39	DESSERT	HONIG	NACHTISCH	0	150459999999963	4303
27	5	15	21	19	ARBEITER	EINKOMMEN		0	-1	-1
27	5	15	22	3	VORSTAND	LEITER	LEITUNG	0	153509999999963	3455
27	5	15	23	2	UNTERSCHRIFT	FORMULAR	SIGNATUR	0	1823	3759
27	5	15	24	13	WANDEL	ZWISCHENZEIT		0	-1	-1
27	5	15	25	5	STÜTZE	BEGLEITER		0	-1	-1
27	5	15	26	12	TECHNIKER	INGENIEUR		0	-1	-1
27	5	15	27	35	GOTT	VEREHRUNG	RELIGION	0	198509999999963	4449
27	5	15	28	40	BEARBEITUNG	HONORAR		0	-1	-1
27	5	15	29	32	FORMEL	BERECHNUNG	PHYSIK	0	120120000000019	6343
27	5	15	30	15	TRITT	SOHLE	SOHLE	1	1511	2551
27	5	15	31	28	BILD	FOTO		0	-1	-1
27	5	15	32	6	MANDANT	RECHT		0	-1	-1
27	5	15	33	20	REGENBOGEN	FARBE	FABREN	1	1823	2889
27	5	15	34	7	DONNER	BLITZ	BLITZ	1	217009999999963	3381
27	5	15	35	11	SCHÄTZUNG	SPEKULATION	WERT	0	2983	3727
27	5	15	36	18	ERNÄHRUNG	EIWEIß	PLAN	0	313509999999963	4089
27	5	15	37	10	ZOO	BÄR	TIER	0	148509999999963	2197
27	5	15	38	9	SUBKULTUR	UNTERGRUND		0	-1	-1
27	5	15	39	21	AUSEINANDERSETZUNG	ÜBERLEGUNG	KAMPF	0	2037	3333
27	5	15	40	4	BRILLE	KRAWATTE	GLAS	0	179909999999963	2655
27	6	16	1	25	CHARAKTER	OFFENHEIT	TYP	0	209829999999981	3551
27	6	16	2	12	KAPITALISMUS	KOMMUNISMUS	KOMMUNISMUS	1	273290000000037	7050
27	6	16	3	35	FREUDE	LUST	FEINDE	0	229529999999981	4399
27	6	16	4	18	ASSISTENT	PROFESSION	HELFER	0	170329999999981	5087
27	6	16	5	20	ANLAGE	RENDITE	SICHERHEIT	0	149529999999981	2815
27	6	16	6	24	MODE	HOSE	KLEIDUNG	0	151909999999963	3056
27	6	16	7	40	VIRUS	ERREGER	INFEKTION	0	172629999999981	6838
27	6	16	8	30	AUSKUNFT	PROPAGANDA	INFORMATION	0	362329999999981	5730
27	6	16	9	36	BOMBE	TERRORIST	ANSCHLAG	0	281229999999981	4636
27	6	16	10	23	BOSS	HEMD	HEMD	1	196709999999963	2562
27	6	16	11	33	VERGÜTUNG	GELD	GELD	1	217229999999981	3380
27	6	16	12	29	GERICHT	VERHANDLUNG	HOF	0	257509999999963	3855
27	6	16	13	16	BIRKE	LAUB	RINDE	0	298309999999963	6463
27	6	16	14	13	JOURNALIST	PRESSEFREIHEIT	ARTIKEL	0	331109999999963	10983
27	6	16	15	26	PUBLIKUM	ZUSCHAUER	ZUSCHAUER	1	155929999999981	2791
27	6	16	16	4	UNRECHT	BENACHTEILIGUNG	RECHT	0	123129999999981	2031
27	6	16	17	32	BAUER	FARM	LANDWIRT	0	182290000000037	3343
27	6	16	18	21	RANG	HIERARCHIE		0	415929999999981	6575
27	6	16	19	39	FLIRT	ROMANTIK	ROMANTIK	1	278720000000019	4292
27	6	16	20	1	BEHÖRDE	KÜNDIGUNG	POLIZEI	0	188229999999981	3994
27	6	16	21	38	PRIESTER	KATHEDRALE	MESSE	0	582329999999981	14271
27	6	16	22	10	FLÄCHE	ZENTRUM		0	-1	-1
27	6	16	23	17	JUSTIZ	GLAUBWÜRDIGKEIT	VOLLZUG	0	205940000000037	3344
27	6	16	24	22	DIREKTION	BESCHLUSS	LEITUNG	0	245140000000037	3382
27	6	16	25	8	BEFUGNIS	ERMÄCHTIGUNG	ERLAUNIS	0	134329999999981	3807
27	6	16	26	34	STUDENT	KLAUSUR	KLAUSUR	1	1439	2791
27	6	16	27	5	NATION	EINIGKEIT	LAND	0	196729999999981	3103
27	6	16	28	2	GEFAHR	HAI		0	-1	-1
27	6	16	29	9	SCHNITT	FILM	RISS	0	373109999999963	4327
27	6	16	30	31	EXEKUTION	ERSCHIEßUNG	TOD	0	263109999999963	3273
27	6	16	31	19	AFFÄRE	PARTNERSCHAFT	BEZIEHUNG	0	350229999999981	4822
27	6	16	32	6	BEVÖLKERUNG	MASSE	MENSCHEN	0	566329999999981	8927
27	6	16	33	14	KOCH	OFEN	TOPF	0	239109999999963	3239
27	6	16	34	27	ROUTE	HEIMWEG	STRASSE	0	506329999999981	8809
27	6	16	35	11	PHASE	STADIUM		0	-1	-1
27	6	16	36	37	MÖRDER	SÜNDE	MORD	0	255429999999981	3247
27	6	16	37	7	KOMMENTAR	PRESSE	MEINUNG	0	276729999999981	3807
27	6	16	38	15	VISUM	TOURISMUS	ERLAUBNIS	0	184709999999963	3407
27	6	16	39	3	SEE	WASSER	WASSER	1	368940000000037	4879
27	6	16	40	28	BOOT	MATROSE	SCHIFF	0	122329999999981	2299
27	7	1	1	33	RÜSTUNG	ANGRIFF	RITTER	0	1610.5	2675
27	7	1	2	31	NÄSSE	GEWITTER	REGENSCHIRM	0	199140000000037	7152
27	7	1	3	35	FIGUR	BRETT	KOERPER	0	153029999999981	5302
27	7	1	4	11	GEHIRN	BEWUSSTSEIN	NERV	0	106340000000037	1871
27	7	1	5	10	ABSPRACHE	VERTRAG	REDE	0	150629999999981	2455
27	7	1	6	15	BECHER	KAFFEE	KAFFEE	1	213520000000019	3383
27	7	1	7	24	BEDÜRFNIS	WERBUNG	NOETIG	0	159800999999996	17824
27	7	1	8	25	SPASS	FEIER	LUST	0	167820000000019	2558
27	7	1	9	12	NUTZEN	KOSTEN		0	-1	-1
27	7	1	10	29	MANGEL	VERZICHT	FEHLEN	0	406370000000019	6012
27	7	1	11	4	STURM	WINDHAUCH	WIND	0	250240000000037	3338
27	7	1	12	36	RÜCKSCHRITT	VERGANGENHEIT		0	-1	-1
27	7	1	13	7	ZEITUNG	DRUCK	ARTIKEL	0	449040000000037	6572
27	7	1	14	13	KUGEL	QUADRAT	QUADRAT	1	175129999999981	7127
27	7	1	15	2	MASCHINE	APPARAT	OEL	0	520740000000037	6199
27	7	1	16	30	BEGRIFF	BEDEUTUNG	WORT	0	2124	3199
27	7	1	17	5	BERUF	ANERKENNUNG	ARBEIT	0	931929999999981	11287
27	7	1	18	17	STAUB	SAUBERKEIT	SCHMUTZ	0	385540000000037	8735
27	7	1	19	39	SCHAMGEFÜHL	KÖRPER		0	-1	-1
27	7	1	20	34	EMPFEHLUNG	RAT		0	-1	-1
27	7	1	21	19	ERDE	STEIN		0	130944000000004	20006
27	7	1	22	23	SÄNGER	KÜNSTLER	LIED	0	568040000000037	6439
27	7	1	23	22	LÖSUNG	PROBLEM	ANTWORT	0	151240000000037	2952
27	7	1	24	28	URHEBER	KAUSALITÄT	ERFINDER	0	387929999999981	5039
27	7	1	25	3	STILLE	EINSAMKEIT	LAUT	0	151929999999981	2703
27	7	1	26	1	PELZ	FUCHS	FELL	0	143929999999981	4303
27	7	1	27	21	DEMOKRATIE	SYSTEM	MONARCHIE	0	367129999999981	6559
27	7	1	28	26	SKLAVE	KÖNIG	KOENIG	1	143929999999981	2918
27	7	1	29	14	STERN	WEIHNACHTEN	SONNE	0	164829999999981	8184
27	7	1	30	38	FÄHIGKEIT	VERANLAGUNG	FERTIGKEIT	0	479929999999981	6319
27	7	1	31	6	CHAOS	STRUKTUR		0	-1	-1
27	7	1	32	8	BARGELD	WERT	MUENZE	0	212409999999963	4023
27	7	1	33	37	ANEKDOTE	WITZ		0	-1	-1
27	7	1	34	20	INFORMATION	INHALT		0	-1	-1
27	7	1	35	9	FORM	KREIS	KREIS	1	177529999999981	3191
27	7	1	36	40	PUPPE	KIND		0	-1	-1
27	7	1	37	27	GRUNDRECHT	VERFASSUNG		0	-1	-1
27	7	1	38	18	TRINKSPRUCH	SPRICHWORT	GLAS	0	179040000000037	3022
27	7	1	39	32	EINGEBUNG	IDEE		0	-1	-1
27	7	1	40	16	VOGEL	KATZE	FLUG	0	210340000000037	2999
27	8	2	1	15	SEEGANG	DAMPFER	WELLEN	0	333540000000037	4234
27	8	2	2	17	VERSCHLEIERUNG	KOPFTUCH	VERSTECK	0	322059999999963	11771
27	8	2	3	12	KOMÖDIE	DRAMA	LACHEN	0	140140000000037	2289
27	8	2	4	34	PRÜFUNG	MISSERFOLG	NOTE	0	338169999999925	9462
27	8	2	5	10	ILLUSION	WAHRNEHMUNG	ZAUBERER	0	265559999999963	6936
27	8	2	6	28	UHR	KIRCHE	ZEIGER	0	260440000000037	3529
27	8	2	7	1	BLICK	PERSPEKTIVE	AUGE	0	717240000000037	7788
27	8	2	8	37	DÄMMERUNG	MORGENGRAUEN	MORGEN	0	255069999999925	4710
27	8	2	9	25	DISZIPLIN	GEHORSAM		0	-1	-1
27	8	2	10	19	GEISEL	GEFANGENER	GEFANGEN	0	203040000000037	3830
27	8	2	11	13	TIER	FROSCH		0	-1	-1
27	8	2	12	7	GRAS	VIEH	GRUEN	0	210359999999963	2935
27	8	2	13	33	ERLÖSUNG	HIMMELREICH	BEFREIUNG	0	188759999999963	6743
27	8	2	14	9	GESPENST	ERSCHEINUNG	SCHLOSS	0	184740000000037	3127
27	8	2	15	5	FREUND	VERTRAUEN	KAMERAD	0	139140000000037	2503
27	8	2	16	30	SPRACHE	AKUSTIK	LAUT	0	4840	6600
27	8	2	17	11	EHE	VERLOBUNG	HEIRAT	0	207940000000037	3287
27	8	2	18	24	GNADE	BARMHERZIGKEIT	ERBARMEN	0	565540000000037	7080
27	8	2	19	6	ZUWACHS	FORTSCHRITT	STEIGERUNG	0	188169999999925	4659
27	8	2	20	20	BEGRÜSSUNG	FREUNDLICHKEIT		0	-1	-1
27	8	2	21	3	VERLUST	ABNAHME		0	-1	-1
27	8	2	22	39	FASS	KELLER	HOLZ	0	518340000000037	5871
27	8	2	23	32	TRAUM	WIRKLICHKEIT	SCHLAF	0	367140000000037	4783
27	8	2	24	38	NEFFE	GROSSMUTTER	TANTE	0	368730000000075	6295
27	8	2	25	40	POSTKUTSCHE	PFERD	BRIEF	0	177540000000037	3079
27	8	2	26	31	HÄRTE	KRAFT	WEICH	0	151140000000037	2528
27	8	2	27	35	ANFORDERUNG	SCHWIERIGKEIT		0	-1	-1
27	8	2	28	36	AUSWERTUNG	ERGEBNIS		0	-1	-1
27	8	2	29	23	BUNGALOW	SIEDLUNG	SIEDLUNG	1	151140000000037	3239
27	8	2	30	18	SCHMETTERLING	BLÜTE	BUNT	0	149540000000037	2079
27	8	2	31	8	BERG	HÜTTE	TAL	0	153540000000037	2039
27	8	2	32	2	MALER	PIANIST	BILD	0	1578	2199
27	8	2	33	29	TAL	WIESE	BERG	0	132740000000037	2015
27	8	2	34	14	HAUT	BLUT	SCHICHT	0	551140000000037	6528
27	8	2	35	16	KRITERIUM	AUSWAHL		0	-1	-1
27	8	2	36	4	KRITIK	ZWEIFEL	LEISTUNG	0	494040000000037	6436
27	8	2	37	26	FRAGE	EINWAND	ANTWORT	0	113559999999963	2272
27	8	2	38	27	SCHICKSAL	IRONIE	LEBEN	0	2121.5	2958
27	8	2	39	22	MACHT	HERRSCHER		0	-1	-1
27	8	2	40	21	ANSTAND	SITTE		0	-1	-1
								36
