## Supplementary material for "Vast amounts of encoded items nullify but do not reverse the effect of sleep on declarative memory": Dataset: PAL_27_2_2.xls

### Sheet: Tabelle1
VP_Nr	Block	VersioN	counter	pair_code	cue	correct_answer	answer	accuracy	reactiontime1	reactiontime2
27	1	3	1	28	SEGEN	SCHÖPFER	FLUCH	0	2362.5	4189
27	1	3	2	30	TAT	ABSICHT	RAT	0	11264	12129
27	1	3	3	3	TÄUSCHUNG	ECHTHEIT	SINN	0	6566	7669
27	1	3	4	23	ARMUT	ELEND	REICHTUM	0	5175.8	6944
27	1	3	5	27	ALKOHOL	OPIUM		0	-1	-1
27	1	3	6	2	VULKAN	EXPLOSION	LAVA	0	12688	14104
27	1	3	7	7	NORM	MORAL		0	-1	-1
27	1	3	8	36	JUNGE	MÄDCHEN		0	3477.8	7854
27	1	3	9	10	LEIDENSCHAFT	KUSS		0	-1	-1
27	1	3	10	11	APFEL	PFIRSICH		0	-1	-1
27	1	3	11	19	GESUNDHEIT	IMPFUNG		0	-1	-1
27	1	3	12	26	BEWEIS	TATSACHE		0	-1	-1
27	1	3	13	34	ERDGESCHOSS	DACHBODEN		0	-1	-1
27	1	3	14	15	PAPIER	BRIEF		0	-1	-1
27	1	3	15	18	GEDÄCHTNIS	ELEFANT		0	-1	-1
27	1	3	16	8	MEINEID	EHRENHAFTIGKEIT		0	-1	-1
27	1	3	17	21	STOLZ	RUHM		0	-1	-1
27	1	3	18	25	ZWIELICHT	UNTERWELT		0	-1	-1
27	1	3	19	37	WOLLE	KLEIDUNG	SCHAF	0	146379999999999	2816
27	1	3	20	31	VERGLEICH	GLEICHNIS		0	-1	-1
27	1	3	21	20	LARVE	RAUPE		0	-1	-1
27	1	3	22	38	DEFINITION	KONZEPT		0	-1	-1
27	1	3	23	9	ANSICHT	MEINUNG		0	-1	-1
27	1	3	24	35	PROFIL	QUERSCHNITT		0	-1	-1
27	1	3	25	22	ZEIT	URSPRUNG	ZWISCHENZEIT	0	311979999999999	6552
27	1	3	26	24	RICHTER	GERECHTIGKEIT		0	-1	-1
27	1	3	27	16	GEBÄUDE	HOTEL		0	-1	-1
27	1	3	28	4	STUHL	SESSEL	LEHNE	0	478179999999999	6086
27	1	3	29	17	GEIST	FLASCHE		0	-1	-1
27	1	3	30	6	BESITZ	ANTEIL		0	-1	-1
27	1	3	31	12	DAMPF	LOKOMOTIVE		0	-1	-1
27	1	3	32	39	GESCHREI	PANIK		0	-1	-1
27	1	3	33	1	GIFT	MORD		0	-1	-1
27	1	3	34	40	PLAN	GROSSSTADT		0	-1	-1
27	1	3	35	32	CHANCE	BEGEGNUNG		0	-1	-1
27	1	3	36	33	AUTO	PRESTIGE		0	-1	-1
27	1	3	37	5	INDUSTRIE	BRANCHE		0	-1	-1
27	1	3	38	14	FORDERUNG	GEHALT		0	-1	-1
27	1	3	39	13	HELDENMUT	TAPFERKEIT		0	-1	-1
27	1	3	40	29	PUDDING	SÜSSIGKEITEN		0	-1	-1
27	2	4	1	16	ERFORSCHUNG	PATENT		0	-1	-1
27	2	4	2	30	MUSIKER	AKKORDEON		0	-1	-1
27	2	4	3	31	MERKMAL	DETAIL		0	-1	-1
27	2	4	4	25	BETTLER	UNGLÜCK		0	-1	-1
27	2	4	5	26	DICKICHT	WALD		0	-1	-1
27	2	4	6	5	MÖNCH	NONNE	NONNE	1	182010000000009	3620
27	2	4	7	12	THEORIE	AUSNAHME		0	-1	-1
27	2	4	8	32	DIENER	HALTUNG		0	-1	-1
27	2	4	9	15	MOOR	SUMPF	SUMPF	1	203089999999991	4215
27	2	4	10	23	GEDICHT	LIEBE		0	-1	-1
27	2	4	11	22	ZIMMER	ECKE		0	-1	-1
27	2	4	12	24	LABYRINTH	SUCHE		0	-1	-1
27	2	4	13	6	STIRN	KINN	WANGE	0	6171	8430
27	2	4	14	27	VERRAT	TREUE		0	-1	-1
27	2	4	15	29	ANFÜHRER	CHEF		0	-1	-1
27	2	4	16	1	GRUPPE	VERSAMMLUNG		0	-1	-1
27	2	4	17	40	GENUSS	ZIGARRE		0	-1	-1
27	2	4	18	18	BESESSENHEIT	TEUFEL		0	-1	-1
27	2	4	19	34	SCHLEMMER	LECKERBISSEN		0	-1	-1
27	2	4	20	35	FAHNE	EROBERUNG		0	-1	-1
27	2	4	21	21	DIAMANT	GOLD		0	-1	-1
27	2	4	22	4	ANGEBOT	MARKT		0	-1	-1
27	2	4	23	14	ERGÄNZUNG	ZUSATZ		0	-1	-1
27	2	4	24	17	KLIPPE	ABGRUND		0	-1	-1
27	2	4	25	36	POLIZIST	WACHE		0	-1	-1
27	2	4	26	20	ANDEUTUNG	VERDACHT		0	-1	-1
27	2	4	27	2	SCHÜLER	DOZENT		0	-1	-1
27	2	4	28	39	GESCHICHTE	ENTWICKLUNG		0	-1	-1
27	2	4	29	11	AUFGABE	ERLEDIGUNG		0	-1	-1
27	2	4	30	37	ANGST	SCHLANGE	FREUDE	0	250269999999995	4522
27	2	4	31	3	SALAT	GARTEN		0	-1	-1
27	2	4	32	10	ZIEL	RICHTUNG		0	-1	-1
27	2	4	33	38	SAUERSTOFF	LUFT		0	-1	-1
27	2	4	34	9	LAUNE	HUMOR		0	-1	-1
27	2	4	35	28	GÖTTIN	GEBET		0	-1	-1
27	2	4	36	7	HIMMEL	FIRMAMENT		0	2791	7766
27	2	4	37	33	BEGABUNG	VERERBUNG		0	-1	-1
27	2	4	38	13	NAGEL	METALL		0	-1	-1
27	2	4	39	8	GLÜCK	ZUFALL		0	-1	-1
27	2	4	40	19	BETRAG	WECHSEL		0	-1	-1
27	3	5	1	17	SCHIFF	DOCK	MAST	0	657010000000009	8106
27	3	5	2	20	RIESE	SCHRITT	ZWERG	0	270229999999981	3719
27	3	5	3	29	PINSEL	LEINWAND	FARBE	0	222310000000009	3311
27	3	5	4	22	NATUR	PFLANZE	VIELFALT	0	390329999999981	5727
27	3	5	5	6	GLAUBE	BIBEL	RELIGION	0	670310000000009	8644
27	3	5	6	12	FLOCKEN	SCHNEE	SCHNEE	1	226410000000009	3570
27	3	5	7	30	HEER	INFANTERIE	INFANTERIE	1	184710000000009	8528
27	3	5	8	24	INFEKTION	SCHMERZEN	WUND	0	199910000000009	2579
27	3	5	9	3	BRÜCKE	SAN FRANCISCO	HAUS	0	197070000000019	2979
27	3	5	10	23	ZÜGEL	WENDE	HALFTER	0	711929999999981	11120
27	3	5	11	35	GETREIDE	DINKEL	WEIZEN	0	374210000000009	5518
27	3	5	12	19	SCHULE	HOLZ	NOTEN	0	714310000000009	19687
27	3	5	13	26	FAHRRAD	PEDAL	GANGSCHALTUNG	0	194329999999981	12932
27	3	5	14	9	KAUFHAUS	SCHAUFENSTER		0	-1	-1
27	3	5	15	11	MÖBEL	LEHNE	STUH	0	555929999999981	20003
27	3	5	16	32	FABRIK	PRODUKTION	LAGER	0	220799999999814	10427
27	3	5	17	2	GELENK	KEULE	KNIE	0	672729999999981	7960
27	3	5	18	21	BÜNDNIS	PAKT	GEMEINSCHAFT	0	229079999999981	15030
27	3	5	19	4	MAUER	BRÜSTUNG	STADT	0	195929999999981	16071
27	3	5	20	10	INSTRUMENT	OBOE	STREICH	0	335829999999981	9183
27	3	5	21	1	KRUG	BIER	BIER	1	158310000000009	2463
27	3	5	22	40	FLOTTE	DECK	HANDEL	0	321510000000009	8847
27	3	5	23	37	WEBER	KAMM	STOFF	0	735579999999981	8335
27	3	5	24	14	ANGABE	ZEUGE		0	-1	-1
27	3	5	25	18	BAHNHOF	KIOSK	GLEIS	0	163010000000009	2670
27	3	5	26	5	ORCHESTER	KONZERT	DIRIGENT	0	546329999999981	8759
27	3	5	27	7	AUFSTAND	REBELLION	UNRUHE	0	449510000000009	6058
27	3	5	28	33	REPTIL	ECHSE	ECHSE	1	1551	15879
27	3	5	29	36	STRASSE	TEER	WEG	0	1671	2249
27	3	5	30	38	FAHRZEUG	KETTE	AUTO	0	151079999999981	2629
27	3	5	31	34	EREIGNIS	FEST		0	-1	-1
27	3	5	32	31	AUFTRAG	ARBEIT		0	-1	-1
27	3	5	33	15	TROPEN	AMAZONAS	KLIMA	0	326210000000009	4070
27	3	5	34	13	GESICHT	MASKE	MUND	0	269529999999981	3408
27	3	5	35	27	SCHAUSPIEL	BÜHNE	THEATER	0	383010000000009	5019
27	3	5	36	28	STIFT	KAPPE	PAPIER	0	648129999999981	7473
27	3	5	37	16	REISE	KONTINENT	KOFFER	0	491929999999981	5924
27	3	5	38	39	VERLETZUNG	SCHORF	SPORT	0	635429999999981	7162
27	3	5	39	8	HEFT	NOTE	NOTEN	1	323929999999981	4263
27	3	5	40	25	SPORT	SCHWEISS	VERLETZUNG	0	299589999999991	11975
27	4	6	1	36	INSEKT	LIBELLE	KÄFER	0	215720000000019	3437
27	4	6	2	17	REVOLVER	KALIBER	KALIBER	1	264029999999981	4351
27	4	6	3	10	TANNE	RINDE	NADEL	0	206160000000009	6319
27	4	6	4	4	WINTER	UNFALL	KALT	0	1488.5	3999
27	4	6	5	28	BIBLIOTHEK	SIGNATUR	LEKTÜRE	0	603939999999991	11103
27	4	6	6	25	AQUARELL	GALERIE	GEMÄLDE	0	219929999999981	4327
27	4	6	7	37	STRAUSS	TULPEN	BLUMEN	0	634310000000009	11555
27	4	6	8	1	UFER	DAMM	GEWÄSSER	0	319539999999991	10179
27	4	6	9	22	ENERGIE	ÖL	QUELLE	0	143193999999999	15759
27	4	6	10	13	VERORDNUNG	BESCHEID		0	-1	-1
27	4	6	11	29	GRILLEN	SOMMER	FEUER	0	10643.5	11739
27	4	6	12	21	ARZT	PRAXIS	HEILEN	0	903320000000019	11691
27	4	6	13	9	HERD	FEUER	KOCH	0	546329999999981	8711
27	4	6	14	30	BUCH	SCHRIFTSTELLER	SEITEN	0	491939999999991	5847
27	4	6	15	24	SPIELZEUG	PLASTIK	UNTERHALTUNG	0	913220000000019	11639
27	4	6	16	6	DYNAMO	LICHT	STROM	0	179929999999981	4427
27	4	6	17	27	MUSEUM	ÄGYPTEN	VERGANGENHEIT	0	487370000000019	7909
27	4	6	18	16	NACHT	SCHEINWERFER	TAG	0	188539999999991	4277
27	4	6	19	11	SCHACH	TURM	MATT	0	584729999999981	11032
27	4	6	20	5	EISENBAHN	SCHIENE	PLEUEL	0	587039999999991	13230
27	4	6	21	34	MUSKEL	SEHNE	SEHNE	1	246079999999981	3695
27	4	6	22	19	THEATER	REIHE	OPER	0	726339999999991	7952
27	4	6	23	32	SCHMIED	HUFEISEN	HUFEISEN	1	136739999999991	3143
27	4	6	24	7	TONNE	REGEN	KILOGRAMM	0	343139999999991	9631
27	4	6	25	38	FISCH	SCHUPPEN	FLEISCH	0	139460000000009	2847
27	4	6	26	20	RINGE	BAUM		0	172739999999991	20001
27	4	6	27	26	KÜCHE	EIMER	HERD	0	2428.5	3237
27	4	6	28	8	FLUGZEUG	TOMATENSAFT	KEROSIN	0	406670000000019	5727
27	4	6	29	39	LABOR	PIPETTE	CHEMIE	0	347939999999991	5111
27	4	6	30	3	GEBIRGE	EDELWEISS	PASS	0	658179999999981	7316
27	4	6	31	12	ZEUS	HADES	HADES	1	177029999999981	3739
27	4	6	32	33	LADEN	REKLAME	KAUF	0	868629999999981	12894
27	4	6	33	2	WEIN	BLUME	FLASCHE	0	218339999999991	3704
27	4	6	34	35	KÜSTE	DÜNE	LEUTCHTURM	0	259039999999991	9550
27	4	6	35	18	KAMPF	SIEG	HUND	0	236729999999981	3551
27	4	6	36	31	ORKAN	WIRBEL	WIND	0	369210000000009	12383
27	4	6	37	14	HOCHZEIT	ALTAR	BRAUT	0	210329999999981	2975
27	4	6	38	23	NÄHEN	KREUZSTICH	SCHNEIDER	0	1919.5	4119
27	4	6	39	15	GEFÄNGNIS	VERGEHEN	ZELLE	0	2439.5	3927
27	4	6	40	40	RADIO	STIMME	WELLE	0	1323.5	3008
27	5	7	1	21	KRANKENWAGEN	NOTFALL	NOTFALL	1	705540000000037	13111
27	5	7	2	14	PROFESSOR	HOCHSCHULE	UNIVERSITÄT	0	172740000000037	7647
27	5	7	3	32	ZERSTÖRUNG	AUSROTTUNG	BOMBE	0	868740000000037	9991
27	5	7	4	3	AUSBILDUNG	ZUKUNFT	LEHRE	0	373540000000037	5187
27	5	7	5	15	SCHLAMM	HÜRDE	SCHLICK	0	333159999999963	7235
27	5	7	6	17	VERSCHIEDENHEIT	GEGENTEIL	DIVERSITÄT	0	617140000000037	9179
27	5	7	7	4	WEISE	ART	ALT	0	442340000000037	20001
27	5	7	8	23	SCHÄDEL	LEICHE	LEICHE	1	352559999999963	4877
27	5	7	9	2	KAMMER	GEKLAPPER	RAUM	0	316740000000037	4279
27	5	7	10	36	VERMITTLUNG	INTERVIEW	UEBERLIEFERUNG	0	646359999999963	10489
27	5	7	11	13	ERFOLG	LEBENSLAUF	MISSERFOLG	0	127729999999981	3573
27	5	7	12	24	DOKTOR	KLINIK	ARZT	0	697070000000019	19029
27	5	7	13	27	LAWINE	FELSBLOCK	SCHNEE	0	165140000000037	2879
27	5	7	14	26	ANTWORT	BEKENNTNIS	FRAGE	0	248340000000037	3499
27	5	7	15	40	ARGUMENT	ENTSCHEIDUNG	DISKUSSION	0	450340000000037	7791
27	5	7	16	5	ZITRONE	ERDBEERE	SAUER	0	325809999999963	4495
27	5	7	17	39	ÄRGER	FEINDSELIGKEIT	STREIT	0	627140000000037	7783
27	5	7	18	37	MIKROSKOP	BAKTERIEN	KLEIN	0	397559999999963	9399
27	5	7	19	12	WHISKY	DUDELSACK	ALKOHOL	0	184740000000037	4327
27	5	7	20	10	EIFERSUCHT	GRUND	BEZIEHUNG	0	495140000000037	7419
27	5	7	21	31	TODESKAMPF	LEBEN	STERBEN	0	316359999999963	9729
27	5	7	22	16	FUSSKNÖCHEL	ARM	BRUCH	0	188159999999963	12249
27	5	7	23	28	ENTFÜHRUNG	AUSBEUTE	LOESEGELD	0	560609999999963	12711
27	5	7	24	30	DARBIETUNG	BEOBACHTUNG	SCHAUSPIEL	0	205540000000037	4335
27	5	7	25	8	FIEBER	ERSCHÖPFUNG	KRANKHEIT	0	109072999999998	15341
27	5	7	26	25	METHODE	VERSUCH	WEG	0	332220000000019	6459
27	5	7	27	22	SCHLEIM	HAFER	FLÜSSIGKEIT	0	299370000000019	6053
27	5	7	28	35	HAUSSCHUHE	PFEIFE	FUESSE	0	730890000000037	13585
27	5	7	29	7	BOTSCHAFTER	NATIONALITÄT	AUSLAND	0	615740000000037	7699
27	5	7	30	18	STANGE	STOSS	STOSS	1	145329999999981	20009
27	5	7	31	11	ÜBERBLICK	STANDPUNKT	AUSGUCK	0	554340000000037	7791
27	5	7	32	29	ALGEBRA	FUNKTION	MATHEMATIK	0	151959999999963	7791
27	5	7	33	38	ZAUBERER	ENTHÜLLUNG	ILLUSION	0	172759999999963	8639
27	5	7	34	19	UMWELT	GEFÄHRDUNG	SCHUTZ	0	711959999999963	9063
27	5	7	35	6	HEKTAR	ZAUN	GROESSE	0	257540000000037	5463
27	5	7	36	33	CHARME	HERZ	CHARAKTER	0	299790000000037	9327
27	5	7	37	1	HERZLICHKEIT	GEHÄSSIGKEIT		0	-1	-1
27	5	7	38	20	TINTE	BLEISTIFT	FEDER	0	4916.5	6525
27	5	7	39	9	STEUER	UNTERSCHLAGUNG	ABSATZ	0	779140000000037	9655
27	5	7	40	34	EMANZIPATION	GLEICHSTELLUNG	WEIBLICHKEIT	0	352759999999963	10468
27	6	8	1	34	ENTSPANNUNG	BEDROHUNG	MEDITATION	0	2806	11326
27	6	8	2	39	RÄUBER	DIEBSTAHL	DIEB	0	181909999999963	2445
27	6	8	3	14	LÜGE	WAHRHEIT	WAHRHEIT	1	2384.5	7521
27	6	8	4	19	LERCHE	FRÖHLICHKEIT	LAUB	0	500770000000019	12839
27	6	8	5	20	FLEISCH	RAUBTIER	SCHWEIN	0	144637000000002	16169
27	6	8	6	26	ADMIRAL	WAFFENRUHE	MARINE	0	214970000000019	7669
27	6	8	7	17	THEMA	INTERESSE	GEGENSTAND	0	183970000000019	11239
27	6	8	8	31	VERWALTUNG	GENEHMIGUNG		0	-1	-1
27	6	8	9	30	STRAND	VERGNÜGEN	SAND	0	212429999999981	2935
27	6	8	10	18	BLASE	BAUCH	NIERE	0	489559999999963	5839
27	6	8	11	3	GABEL	SOSSE	SUPPE	0	250929999999981	3767
27	6	8	12	28	SCHATTEN	EXISTENZ	SONNE	0	432770000000019	6275
27	6	8	13	5	JUNGFRAU	SCHLEIER	ZWILLINGE	0	276190000000037	9059
27	6	8	14	25	STIMMUNG	ATMOSPHÄRE	GUT	0	310370000000019	3979
27	6	8	15	6	DICHTER	ZITAT	POESIE	0	813959999999963	12451
27	6	8	16	12	ABFALL	SCHMUTZ	MUELL	0	129529999999981	3359
27	6	8	17	15	PLAKAT	HAMMER	BILD	0	247970000000019	3597
27	6	8	18	27	ERFAHRUNG	UNWISSENHEIT		0	-1	-1
27	6	8	19	2	GELEGENHEIT	LIEBSCHAFT	MOMENT	0	317070000000019	4807
27	6	8	20	7	FENSTER	BEWOHNER	GLAS	0	307959999999963	6719
27	6	8	21	22	BEGINN	FOLGE	ENDE	0	147179999999981	2367
27	6	8	22	10	IRRTUM	MISSVERSTÄNDNIS	FALSE	0	338370000000019	15855
27	6	8	23	4	TRANSPORT	LAGER	LAGER	1	300779999999981	4167
27	6	8	24	33	GETRÄNK	SCHAUM	FLASCHE	0	395059999999963	6958
27	6	8	25	37	FISCHER	MEER	BOOT	0	153559999999963	2199
27	6	8	26	13	BÜSTENHALTER	BUSEN	BUSEN	1	269559999999963	4029
27	6	8	27	29	SÄUGLING	WIEGE	MUTTER	0	186579999999981	5441
27	6	8	28	23	ÄRA	ZEITALTER	ZEITALTER	1	195959999999963	3737
27	6	8	29	21	ERMÜDUNG	KREISLAUF	AUSDAUER	0	264579999999981	10341
27	6	8	30	11	REIZ	REAKTION	REAKTION	1	606379999999981	8263
27	6	8	31	40	GESTALTUNG	LANDSCHAFT	KUNST	0	333579999999981	4853
27	6	8	32	8	FAMILIE	MUTTER	ELTERN	0	915359999999963	10337
27	6	8	33	9	BEMÜHUNGEN	ANSTRENGUNG		0	-1	-1
27	6	8	34	32	MÜNDIGKEIT	ABHÄNGIGKEIT	FUEGIG	0	316759999999963	6535
27	6	8	35	24	SOZIALIST	PAROLE	NAZI	0	200759999999963	5087
27	6	8	36	38	PFEFFER	BUTTER	SALZ	0	356779999999981	7239
27	6	8	37	36	LEERE	DUMPFHEIT	VOLL	0	286359999999963	3831
27	6	8	38	16	PERSON	SCHADEN		0	-1	-1
27	6	8	39	1	WOHNUNG	HEIM		0	-1	-1
27	6	8	40	35	LEICHTIGKEIT	SCHWERKRAFT	SCHWEIRIGKEIT	0	534570000000019	10559
27	7	9	1	30	ZUGEHÖRIGKEIT	GENERATION	EINIGKEIT	0	120687000000002	14133
27	7	9	2	3	GITTER	BESCHRÄNKUNG	GEFANGENSCHAFT	0	236790000000037	6456
27	7	9	3	38	SEILTÄNZER	SCHWERPUNKT	ARTIST	0	248670000000019	3983
27	7	9	4	22	TAKT	HARFE	MUSIK	0	158390000000037	2888
27	7	9	5	28	GEMÜT	HEITERKEIT	GEFÜHL	0	203190000000037	6575
27	7	9	6	29	RHEUMATISMUS	IMMUNITÄT	GICHT	0	776790000000037	10064
27	7	9	7	40	GESCHENK	UNDANK	GEBURTSTAG	0	553570000000019	10457
27	7	9	8	9	KOCHTOPF	BÜGELEISEN	WASSER	0	226970000000019	4141
27	7	9	9	36	VERZIERUNG	PALAST	SCHMUCK	0	782970000000019	9377
27	7	9	10	25	FINDIGKEIT	EINFALL		0	-1	-1
27	7	9	11	13	SARG	GRAB	BESTATTUNG	0	458190000000037	6939
27	7	9	12	33	ÄHNLICHKEIT	WIEDERHOLUNG		0	599970000000019	20001
27	7	9	13	11	GESCHOSS	PFEIL	GEBAUEDE	0	260859999999963	18687
27	7	9	14	31	ANREGUNG	BEISPIEL		0	-1	-1
27	7	9	15	19	VERBRENNUNG	PROZESSION	BRAND	0	487170000000019	6227
27	7	9	16	39	ABRECHNUNG	BANKIER	ZAHLUNG	0	361970000000019	14484
27	7	9	17	7	SPRÜHREGEN	FLUSS	TROPFEN	0	351990000000037	4755
27	7	9	18	32	GLETSCHER	POL	EIS	0	141990000000037	2268
27	7	9	19	14	VERANSTALTUNG	ÖFFENTLICHKEIT	EVENT	0	105359000000004	13847
27	7	9	20	20	KUMMER	TRAURIGKEIT	SORGEN	0	224770000000019	4096
27	7	9	21	2	GEDULD	KONTROLLE	ZEIT	0	343190000000037	4317
27	7	9	22	34	REGEL	KOMBINATION	AUSNAHME	0	104019000000004	12250
27	7	9	23	8	ANHÄNGER	MEISTER	TALISMAN	0	399870000000019	5588
27	7	9	24	16	KRANKHEIT	SYMPTOM	GESUNDHEIT	0	156170000000019	3362
27	7	9	25	1	INSTANZ	GESETZGEBUNG	BEREICH	0	170270000000019	2911
27	7	9	26	17	SONATE	KLAVIER		0	-1	-1
27	7	9	27	18	WELLE	FLUT	MEER	0	584790000000037	6959
27	7	9	28	10	VORTRAG	REDNER	PUPLIKUM	0	293490000000037	6271
27	7	9	29	12	HALLE	TURNIER		0	-1	-1
27	7	9	30	21	ORIENTIERUNG	AUSGANG		0	-1	-1
27	7	9	31	4	TÜR	SCHRANK	TOR	0	162990000000037	2229
27	7	9	32	24	GANGSTER	VERBRECHEN	GANG	0	709590000000037	8752
27	7	9	33	35	AUFPRALL	FALL	STOSS	0	787970000000019	9632
27	7	9	34	27	STRICK	SCHLINGE	SEIL	0	194390000000037	2895
27	7	9	35	5	KAMERAD	OPFER	FREUND	0	233590000000037	6240
27	7	9	36	6	BÜRGSCHAFT	VOLLMACHT	EINSTEHEN	0	774290000000037	10511
27	7	9	37	26	DUFT	GERUCH	GERUCH	1	194029999999981	3287
27	7	9	38	37	STUDIUM	WIRTSCHAFT	UNIVERSITAET	0	345329999999981	8719
27	7	9	39	15	BÜCHEREI	VERLEIH	LESEN	0	188690000000037	6855
27	7	9	40	23	TOTSCHLAG	BRUTALITÄT	MORD	0	165479999999981	2487
27	8	10	1	32	SCHIFFBRUCH	UNGLÜCKSFALL	ERTRINKEN	0	9236.1	11044
27	8	10	2	10	MAGEN	RESTAURANT	SAFT	0	8462.3	9249
27	8	10	3	22	LIEGE	VERANDA	STUHL	0	2083.2	4189
27	8	10	4	29	ZUSPITZUNG	PUNKT		0	-1	-1
27	8	10	5	21	ELITE	VERMÖGEN		0	-1	-1
27	8	10	6	26	POLITIKER	ZUVERSICHT	PRAESIDENT	0	7263.4	9609
27	8	10	7	23	SCHNORCHEL	ATLANTIK	TAUCHERBRILLE	0	2542.9	5799
27	8	10	8	2	KAMERADSCHAFT	PARTNER	FREUNDSCHAFT	0	299739999999999	5389
27	8	10	9	30	PASSION	ORGASMUS	LEIDENSCHAFT	0	868739999999999	10511
27	8	10	10	20	SPIRALE	FRUCHTBARKEIT		0	-1	-1
27	8	10	11	25	PARADIES	MENSCH	HOELLE	0	231939999999999	3735
27	8	10	12	7	LOYALITÄT	BRUDER		0	-1	-1
27	8	10	13	35	VERLAUF	ENDUNG		0	-1	-1
27	8	10	14	36	GESCHLECHT	MANN		0	-1	-1
27	8	10	15	9	VOLK	GEMEINDE		0	-1	-1
27	8	10	16	15	PATIENT	THERAPIE	ARZT	0	9347	11407
27	8	10	17	11	DIREKTOR	GESCHÄFT	LEITER	0	137539999999999	2247
27	8	10	18	24	MAKEL	SELBSTBEWUSSTSEIN	SCHADEN	0	167379999999999	3223
27	8	10	19	14	ZUSAMMENHANG	VORZEICHEN		0	-1	-1
27	8	10	20	12	ZENTIMETER	METER	KILOMETER	0	2761	4519
27	8	10	21	28	ANKÜNDIGUNG	EXAMEN	EROEFFNUNG	0	421339999999999	6581
27	8	10	22	18	FASCHIST	IDEOLOGIE	NAZI	0	191920000000001	2817
27	8	10	23	4	FAHRT	AUTOBAHN		0	-1	-1
27	8	10	24	17	KÄFER	RUINE	INSEKT	0	1721	2483
27	8	10	25	16	STRICH	SKIZZE	QUADRAT	0	483120000000001	8025
27	8	10	26	40	PEITSCHE	MISSHANDLUNG	GERTE	0	259960000000001	3699
27	8	10	27	33	OPERATION	KOMA		0	-1	-1
27	8	10	28	31	SAMT	STOFF	STOFF	1	251129999999999	3407
27	8	10	29	13	GENAUIGKEIT	AUFMERKSAMKEIT	ZIEL	0	450329999999999	5919
27	8	10	30	1	PROGNOSE	GEWISSHEIT	VORRAUSSAGE	0	333539999999999	7927
27	8	10	31	3	LINIE	BUS		0	-1	-1
27	8	10	32	5	ANZUG	BÖRSE	MODE	0	404739999999999	4761
27	8	10	33	27	MONSTER	MUT	TRAUM	0	271739999999999	3589
27	8	10	34	34	VERDROSSENHEIT	RESIGNATION		0	-1	-1
27	8	10	35	38	REDAKTEUR	KORRESPONDENZ	ZEITUNG	0	292739999999999	4025
27	8	10	36	39	ERMORDUNG	GESTÄNDNIS		0	-1	-1
27	8	10	37	6	ABSCHLUSS	PROJEKT	SCHULE	0	179129999999999	3119
27	8	10	38	37	NEUROSE	PSYCHOLOGIE	PSYCHOLOGIE	1	274329999999999	18559
27	8	10	39	8	UMARMUNG	INTEGRATION		0	-1	-1
27	8	10	40	19	DROGE	VERHEIMLICHUNG	ALKOHOL	0	286339999999999	4895
