## Supplementary material for "Vast amounts of encoded items nullify but do not reverse the effect of sleep on declarative memory": Dataset: PAL_27_2_3.xlsx

### Sheet: Tabelle1
VP_Nr	Block	VersioN	counter	pair_code	cue	correct_answer	answer	accuracy	reactiontime1	reactiontime2
27	1	3	1	7	NORM	MORAL		0	-1	-1
27	1	3	2	4	STUHL	SESSEL	LEHNE	0	1871.4	3079
27	1	3	3	5	INDUSTRIE	BRANCHE	WERK	0	4991.4	5959
27	1	3	4	8	MEINEID	EHRENHAFTIGKEIT		0	-1	-1
27	1	3	5	28	SEGEN	SCHÖPFER	FLUCH	0	2365.4	3670
27	1	3	6	24	RICHTER	GERECHTIGKEIT	ANWALT	0	2511.4	4191
27	1	3	7	31	VERGLEICH	GLEICHNIS		0	-1	-1
27	1	3	8	34	ERDGESCHOSS	DACHBODEN	GEBAEUDE	0	1703.4	10775
27	1	3	9	10	LEIDENSCHAFT	KUSS	LIEBE	0	1745.6	2942
27	1	3	10	27	ALKOHOL	OPIUM	GERAENK	0	2497.2	8465
27	1	3	11	20	LARVE	RAUPE	INSEKT	0	6559.2	7831
27	1	3	12	14	FORDERUNG	GEHALT		0	-1	-1
27	1	3	13	2	VULKAN	EXPLOSION	LAVA	0	2001.2	4709
27	1	3	14	6	BESITZ	ANTEIL		0	-1	-1
27	1	3	15	1	GIFT	MORD		0	-1	-1
27	1	3	16	29	PUDDING	SÜSSIGKEITEN		0	-1	-1
27	1	3	17	11	APFEL	PFIRSICH	BIRNE	0	195939999999999	3336
27	1	3	18	40	PLAN	GROSSSTADT		0	1510.2	6418
27	1	3	19	36	JUNGE	MÄDCHEN	MAECHEN	1	136339999999999	3611
27	1	3	20	39	GESCHREI	PANIK		0	-1	-1
27	1	3	21	26	BEWEIS	TATSACHE		0	-1	-1
27	1	3	22	38	DEFINITION	KONZEPT	BEDEUTUNG	0	226939999999999	3783
27	1	3	23	35	PROFIL	QUERSCHNITT		0	-1	-1
27	1	3	24	3	TÄUSCHUNG	ECHTHEIT		0	-1	-1
27	1	3	25	9	ANSICHT	MEINUNG	ANBLICK	0	407120000000001	6911
27	1	3	26	22	ZEIT	URSPRUNG	ZWISCHENZEIT	0	279139999999999	5823
27	1	3	27	30	TAT	ABSICHT	RAT	0	179320000000001	2385
27	1	3	28	17	GEIST	FLASCHE	SEELE	0	262160000000001	3955
27	1	3	29	18	GEDÄCHTNIS	ELEFANT	ERINNERUNG	0	288339999999999	5299
27	1	3	30	33	AUTO	PRESTIGE	BAHN	0	321520000000001	4711
27	1	3	31	21	STOLZ	RUHM		0	-1	-1
27	1	3	32	16	GEBÄUDE	HOTEL	UNTERGESCHOSS	0	132739999999999	10155
27	1	3	33	12	DAMPF	LOKOMOTIVE	RAUCH	0	2410	3643
27	1	3	34	15	PAPIER	BRIEF		0	527939999999999	12388
27	1	3	35	37	WOLLE	KLEIDUNG	SCHAF	0	264339999999999	3451
27	1	3	36	25	ZWIELICHT	UNTERWELT	DAEMMERUNG	0	146339999999999	5959
27	1	3	37	23	ARMUT	ELEND	REICHTUM	0	1278	2463
27	1	3	38	32	CHANCE	BEGEGNUNG		0	-1	-1
27	1	3	39	19	GESUNDHEIT	IMPFUNG	ARZT	0	311289999999999	6389
27	1	3	40	13	HELDENMUT	TAPFERKEIT	DESERTIEREN	0	359120000000001	14300
27	2	4	1	31	MERKMAL	DETAIL		0	-1	-1
27	2	4	2	8	GLÜCK	ZUFALL	PECH	0	155410000000009	2319
27	2	4	3	9	LAUNE	HUMOR	GUT	0	175130000000005	8399
27	2	4	4	1	GRUPPE	VERSAMMLUNG		0	-1	-1
27	2	4	5	19	BETRAG	WECHSEL		0	-1	-1
27	2	4	6	13	NAGEL	METALL	HAMMER	0	2031	2791
27	2	4	7	30	MUSIKER	AKKORDEON	INSTRUMENT	0	1559.5	4615
27	2	4	8	15	MOOR	SUMPF	SUMPF	1	227110000000009	4495
27	2	4	9	40	GENUSS	ZIGARRE		0	-1	-1
27	2	4	10	12	THEORIE	AUSNAHME		0	2911.5	6347
27	2	4	11	17	KLIPPE	ABGRUND	FELS	0	1723.5	2339
27	2	4	12	18	BESESSENHEIT	TEUFEL		0	-1	-1
27	2	4	13	25	BETTLER	UNGLÜCK	ARM	0	274069999999995	3311
27	2	4	14	14	ERGÄNZUNG	ZUSATZ		0	-1	-1
27	2	4	15	32	DIENER	HALTUNG	KOENIG	0	151730000000005	2839
27	2	4	16	39	GESCHICHTE	ENTWICKLUNG		0	-1	-1
27	2	4	17	36	POLIZIST	WACHE	DIEB	0	971960000000009	11375
27	2	4	18	23	GEDICHT	LIEBE	REIM	0	167930000000005	2559
27	2	4	19	33	BEGABUNG	VERERBUNG		0	-1	-1
27	2	4	20	20	ANDEUTUNG	VERDACHT		0	-1	-1
27	2	4	21	37	ANGST	SCHLANGE	FREUDE	0	388519999999995	4711
27	2	4	22	38	SAUERSTOFF	LUFT	LUFT	1	324730000000005	6655
27	2	4	23	6	STIRN	KINN	KINN	1	193530000000005	3119
27	2	4	24	5	MÖNCH	NONNE	NONNE	1	130330000000005	2319
27	2	4	25	3	SALAT	GARTEN	GURKE	0	3503.5	14607
27	2	4	26	28	GÖTTIN	GEBET	GOTT	0	363469999999995	5091
27	2	4	27	26	DICKICHT	WALD		0	-1	-1
27	2	4	28	4	ANGEBOT	MARKT		0	-1	-1
27	2	4	29	11	AUFGABE	ERLEDIGUNG		0	-1	-1
27	2	4	30	24	LABYRINTH	SUCHE		0	-1	-1
27	2	4	31	29	ANFÜHRER	CHEF		0	-1	-1
27	2	4	32	34	SCHLEMMER	LECKERBISSEN		0	-1	-1
27	2	4	33	10	ZIEL	RICHTUNG	START	0	2693	3809
27	2	4	34	16	ERFORSCHUNG	PATENT		0	-1	-1
27	2	4	35	2	SCHÜLER	DOZENT	LEHRER	0	2439.5	3735
27	2	4	36	35	FAHNE	EROBERUNG		0	-1	-1
27	2	4	37	22	ZIMMER	ECKE	RAUM	0	350330000000005	4143
27	2	4	38	21	DIAMANT	GOLD	KRISTALL	0	2623.5	4311
27	2	4	39	27	VERRAT	TREUE		0	-1	-1
27	2	4	40	7	HIMMEL	FIRMAMENT	GESTIRN	0	657180000000005	8543
27	3	5	1	26	FAHRRAD	PEDAL		0	-1	-1
27	3	5	2	33	REPTIL	ECHSE	ECHSE	1	2415.5	3599
27	3	5	3	28	STIFT	KAPPE	KAPPE	1	375739999999991	8775
27	3	5	4	35	GETREIDE	DINKEL	KORN	0	231970000000019	2991
27	3	5	5	16	REISE	KONTINENT	FUEHRER	0	458260000000009	6551
27	3	5	6	38	FAHRZEUG	KETTE	REIFEN	0	2391.5	3455
27	3	5	7	32	FABRIK	PRODUKTION	LAGER	0	1231.5	3095
27	3	5	8	18	BAHNHOF	KIOSK	STEIG	0	381570000000019	5095
27	3	5	9	22	NATUR	PFLANZE	PFLANZEN	1	281429999999981	4569
27	3	5	10	4	MAUER	BRÜSTUNG	STEIN	0	167770000000019	2597
27	3	5	11	30	HEER	INFANTERIE	INFANTERIE	1	1631.5	4047
27	3	5	12	17	SCHIFF	DOCK	BOOT	0	3407.5	4359
27	3	5	13	13	GESICHT	MASKE	FUSS	0	309570000000019	6865
27	3	5	14	2	GELENK	KEULE	KNOCHEN	0	5845.5	13489
27	3	5	15	36	STRASSE	TEER	WEG	0	249960000000009	3027
27	3	5	16	34	EREIGNIS	FEST		0	-1	-1
27	3	5	17	3	BRÜCKE	SAN FRANCISCO	HAUS	0	164970000000019	4705
27	3	5	18	10	INSTRUMENT	OBOE	MUSIK	0	3639.5	5775
27	3	5	19	24	INFEKTION	SCHMERZEN	VIRUS	0	383029999999981	4897
27	3	5	20	14	ANGABE	ZEUGE		0	-1	-1
27	3	5	21	37	WEBER	KAMM	STOFF	0	3173.5	7927
27	3	5	22	19	SCHULE	HOLZ	NOTEN	0	1279.5	2415
27	3	5	23	39	VERLETZUNG	SCHORF	MUSKEL	0	9543.5	13287
27	3	5	24	25	SPORT	SCHWEISS	ART	0	10759.5	11739
27	3	5	25	20	RIESE	SCHRITT	ZWERG	0	271129999999981	3403
27	3	5	26	6	GLAUBE	BIBEL	RELIGION	0	449560000000009	6205
27	3	5	27	15	TROPEN	AMAZONAS	FLUSS	0	5649.5	9129
27	3	5	28	9	KAUFHAUS	SCHAUFENSTER		0	-1	-1
27	3	5	29	11	MÖBEL	LEHNE		0	-1	-1
27	3	5	30	40	FLOTTE	DECK	ADMIRAL	0	207970000000019	4047
27	3	5	31	7	AUFSTAND	REBELLION		0	-1	-1
27	3	5	32	21	BÜNDNIS	PAKT		0	-1	-1
27	3	5	33	31	AUFTRAG	ARBEIT	AUFGABE	0	229570000000019	4567
27	3	5	34	29	PINSEL	LEINWAND	FARBE	0	139970000000019	2719
27	3	5	35	5	ORCHESTER	KONZERT	INSTRUMENTE	0	2580	8455
27	3	5	36	27	SCHAUSPIEL	BÜHNE	THEATER	0	3975.5	5913
27	3	5	37	23	ZÜGEL	WENDE	GESCHIRR	0	260270000000019	5685
27	3	5	38	12	FLOCKEN	SCHNEE	SCHNEE	1	119970000000019	2083
27	3	5	39	8	HEFT	NOTE	SEITE	0	137170000000019	2129
27	3	5	40	1	KRUG	BIER	FLUESSIGKEIT	0	276170000000019	6009
27	4	6	1	10	TANNE	RINDE	NADEL	0	202479999999981	3570
27	4	6	2	13	VERORDNUNG	BESCHEID		0	-1	-1
27	4	6	3	1	UFER	DAMM	KUESTE	0	333289999999991	4619
27	4	6	4	35	KÜSTE	DÜNE	UFER	0	160089999999991	2341
27	4	6	5	20	RINGE	BAUM		0	-1	-1
27	4	6	6	19	THEATER	REIHE	SCHAUSPIELER	0	158379999999981	4807
27	4	6	7	11	SCHACH	TURM	KOENIG	0	200760000000009	8799
27	4	6	8	5	EISENBAHN	SCHIENE	PLEUEL	0	677579999999981	9967
27	4	6	9	39	LABOR	PIPETTE	VERSUCH	0	745520000000019	10511
27	4	6	10	23	NÄHEN	KREUZSTICH	STOFF	0	143979999999981	4785
27	4	6	11	6	DYNAMO	LICHT	STROM	0	131779999999981	3117
27	4	6	12	33	LADEN	REKLAME		0	-1	-1
27	4	6	13	30	BUCH	SCHRIFTSTELLER	SEITE	0	199179999999981	2679
27	4	6	14	36	INSEKT	LIBELLE	RA	0	953560000000009	20001
27	4	6	15	34	MUSKEL	SEHNE	VERLETZUNG	0	936000000000931	5821
27	4	6	16	26	KÜCHE	EIMER	TOPF	0	423179999999981	5043
27	4	6	17	15	GEFÄNGNIS	VERGEHEN	GITTER	0	285979999999981	3875
27	4	6	18	9	HERD	FEUER	KUECHE	0	468760000000009	6703
27	4	6	19	7	TONNE	REGEN	KILOGRAMM	0	195979999999981	4567
27	4	6	20	25	AQUARELL	GALERIE	FARBE	0	165579999999981	3407
27	4	6	21	40	RADIO	STIMME	WELLE	0	125579999999981	2203
27	4	6	22	18	KAMPF	SIEG	FRIEDEN	0	853979999999981	14269
27	4	6	23	38	FISCH	SCHUPPEN	FLEISCH	0	160389999999991	2749
27	4	6	24	28	BIBLIOTHEK	SIGNATUR	BUCH	0	158229999999981	2503
27	4	6	25	16	NACHT	SCHEINWERFER	TAG	0	122610000000009	1755
27	4	6	26	37	STRAUSS	TULPEN	BLUMEN	0	281179999999981	6531
27	4	6	27	3	GEBIRGE	EDELWEISS	SCHNEE	0	262379999999981	3837
27	4	6	28	4	WINTER	UNFALL	KALT	0	162560000000009	4609
27	4	6	29	17	REVOLVER	KALIBER	KALIBER	1	207960000000009	4519
27	4	6	30	8	FLUGZEUG	TOMATENSAFT	KEROSIN	0	567960000000009	7287
27	4	6	31	12	ZEUS	HADES	HADES	1	170339999999991	2751
27	4	6	32	2	WEIN	BLUME	BIER	0	281579999999981	3479
27	4	6	33	27	MUSEUM	ÄGYPTEN	ALT	0	179160000000009	2409
27	4	6	34	22	ENERGIE	ÖL		0	-1	-1
27	4	6	35	24	SPIELZEUG	PLASTIK	SPASS	0	1541.5	2559
27	4	6	36	21	ARZT	PRAXIS	GESUNDHEIT	0	184779999999981	4071
27	4	6	37	31	ORKAN	WIRBEL	WIND	0	302929999999981	3737
27	4	6	38	32	SCHMIED	HUFEISEN	HUFEISEN	1	154179999999981	3053
27	4	6	39	29	GRILLEN	SOMMER	LAMM	0	157789999999991	2583
27	4	6	40	14	HOCHZEIT	ALTAR	HEIRAT	0	158389999999991	3615
27	5	7	1	4	WEISE	ART	ATL	0	163470000000019	2298
27	5	7	2	3	AUSBILDUNG	ZUKUNFT	BERUF	0	328620000000019	4310
27	5	7	3	36	VERMITTLUNG	INTERVIEW	UEBERMITTUNG	0	251979999999981	4680
27	5	7	4	5	ZITRONE	ERDBEERE	SAUER	0	256990000000037	4255
27	5	7	5	14	PROFESSOR	HOCHSCHULE	VORLESUNG	0	231570000000019	4527
27	5	7	6	15	SCHLAMM	HÜRDE	MATSCH	0	593290000000037	7856
27	5	7	7	35	HAUSSCHUHE	PFEIFE	PANTOFFELN	0	2553	11334
27	5	7	8	37	MIKROSKOP	BAKTERIEN	VERGROESSERUNG	0	243609999999963	9495
27	5	7	9	21	KRANKENWAGEN	NOTFALL	NOTFALL	1	145790000000037	2887
27	5	7	10	26	ANTWORT	BEKENNTNIS	FRAGE	0	146279999999981	2174
27	5	7	11	24	DOKTOR	KLINIK	WISSENSCHAFT	0	257359999999963	5559
27	5	7	12	25	METHODE	VERSUCH	ART	0	1599.5	3978
27	5	7	13	1	HERZLICHKEIT	GEHÄSSIGKEIT	GUETE	0	265270000000019	3769
27	5	7	14	29	ALGEBRA	FUNKTION	MATHEMATIK	0	127459999999963	5059
27	5	7	15	38	ZAUBERER	ENTHÜLLUNG	ILLUSION	0	155070000000019	7382
27	5	7	16	7	BOTSCHAFTER	NATIONALITÄT	VERMITTLUNG	0	307979999999981	7199
27	5	7	17	9	STEUER	UNTERSCHLAGUNG	ZAHLUNG	0	243159999999963	5343
27	5	7	18	22	SCHLEIM	HAFER	MATSCH	0	231479999999981	6751
27	5	7	19	23	SCHÄDEL	LEICHE	LEICHE	1	214979999999981	2998
27	5	7	20	30	DARBIETUNG	BEOBACHTUNG		0	-1	-1
27	5	7	21	19	UMWELT	GEFÄHRDUNG	NATUR	0	211109999999963	2911
27	5	7	22	32	ZERSTÖRUNG	AUSROTTUNG		0	-1	-1
27	5	7	23	28	ENTFÜHRUNG	AUSBEUTE		0	-1	-1
27	5	7	24	34	EMANZIPATION	GLEICHSTELLUNG		0	328559999999963	5982
27	5	7	25	16	FUSSKNÖCHEL	ARM		0	-1	-1
27	5	7	26	40	ARGUMENT	ENTSCHEIDUNG	MEINUNG	0	279159999999963	3639
27	5	7	27	31	TODESKAMPF	LEBEN		0	-1	-1
27	5	7	28	13	ERFOLG	LEBENSLAUF	VERLUST	0	182379999999981	4759
27	5	7	29	33	CHARME	HERZ	CHARAKTER	0	104315999999996	16943
27	5	7	30	39	ÄRGER	FEINDSELIGKEIT	FREUDE	0	653559999999963	8519
27	5	7	31	20	TINTE	BLEISTIFT	FUELLER	0	402090000000037	5111
27	5	7	32	27	LAWINE	FELSBLOCK	SCHNEE	0	113559999999963	1967
27	5	7	33	18	STANGE	STOSS	STOSS	1	643929999999981	7671
27	5	7	34	17	VERSCHIEDENHEIT	GEGENTEIL		0	-1	-1
27	5	7	35	10	EIFERSUCHT	GRUND		0	-1	-1
27	5	7	36	2	KAMMER	GEKLAPPER	RAUM	0	177420000000019	2487
27	5	7	37	6	HEKTAR	ZAUN		0	-1	-1
27	5	7	38	12	WHISKY	DUDELSACK	ALKOHOL	0	206379999999981	4335
27	5	7	39	11	ÜBERBLICK	STANDPUNKT		0	-1	-1
27	5	7	40	8	FIEBER	ERSCHÖPFUNG	HITZE	0	279059999999963	4494
27	6	8	1	22	BEGINN	FOLGE	ENDE	0	151370000000019	2728
27	6	8	2	15	PLAKAT	HAMMER		0	-1	-1
27	6	8	3	1	WOHNUNG	HEIM	HAUS	0	299990000000037	3927
27	6	8	4	36	LEERE	DUMPFHEIT	VOELLE	0	239190000000037	4730
27	6	8	5	27	ERFAHRUNG	UNWISSENHEIT		0	-1	-1
27	6	8	6	3	GABEL	SOSSE	SUPPE	0	181009999999963	3119
27	6	8	7	39	RÄUBER	DIEBSTAHL	DIEB	0	246229999999981	3174
27	6	8	8	16	PERSON	SCHADEN		0	-1	-1
27	6	8	9	28	SCHATTEN	EXISTENZ	LICHT	0	155990000000037	2840
27	6	8	10	4	TRANSPORT	LAGER	LAGER	1	546370000000019	6647
27	6	8	11	9	BEMÜHUNGEN	ANSTRENGUNG		0	-1	-1
27	6	8	12	33	GETRÄNK	SCHAUM		0	-1	-1
27	6	8	13	24	SOZIALIST	PAROLE	NAZI	0	201059999999963	4829
27	6	8	14	8	FAMILIE	MUTTER	FREUNDE	0	584670000000019	7286
27	6	8	15	30	STRAND	VERGNÜGEN	SAND	0	184790000000037	2583
27	6	8	16	20	FLEISCH	RAUBTIER	FISCH	0	115970000000019	5538
27	6	8	17	12	ABFALL	SCHMUTZ	MUELL	0	806870000000019	9469
27	6	8	18	29	SÄUGLING	WIEGE	BABY	0	141490000000037	2502
27	6	8	19	2	GELEGENHEIT	LIEBSCHAFT		0	-1	-1
27	6	8	20	11	REIZ	REAKTION	REAKTION	1	219990000000037	3840
27	6	8	21	37	FISCHER	MEER	NETZ	0	195890000000037	2747
27	6	8	22	40	GESTALTUNG	LANDSCHAFT	KUNST	0	4185	5626
27	6	8	23	5	JUNGFRAU	SCHLEIER	ZWILLINGE	0	310390000000037	5063
27	6	8	24	25	STIMMUNG	ATMOSPHÄRE		0	-1	-1
27	6	8	25	38	PFEFFER	BUTTER	SALZ	0	125359999999963	3856
27	6	8	26	32	MÜNDIGKEIT	ABHÄNGIGKEIT	WACH	0	132670000000019	2438
27	6	8	27	35	LEICHTIGKEIT	SCHWERKRAFT	SCHWIERIG	0	123190000000037	8119
27	6	8	28	14	LÜGE	WAHRHEIT	WAHRHEIT	1	125590000000037	2815
27	6	8	29	17	THEMA	INTERESSE		0	-1	-1
27	6	8	30	23	ÄRA	ZEITALTER	ZEITALTER	1	163990000000037	3528
27	6	8	31	26	ADMIRAL	WAFFENRUHE	FLOTTE	0	158370000000019	2936
27	6	8	32	6	DICHTER	ZITAT	GEDICHT	0	439929999999981	7311
27	6	8	33	18	BLASE	BAUCH	MAGEN	0	480790000000037	6111
27	6	8	34	21	ERMÜDUNG	KREISLAUF		0	-1	-1
27	6	8	35	31	VERWALTUNG	GENEHMIGUNG		0	-1	-1
27	6	8	36	7	FENSTER	BEWOHNER	TUERE	0	174490000000037	3713
27	6	8	37	34	ENTSPANNUNG	BEDROHUNG		0	-1	-1
27	6	8	38	13	BÜSTENHALTER	BUSEN	BUSEN	1	135190000000037	2816
27	6	8	39	19	LERCHE	FRÖHLICHKEIT	STAR	0	275070000000019	4662
27	6	8	40	10	IRRTUM	MISSVERSTÄNDNIS		0	-1	-1
27	7	9	1	31	ANREGUNG	BEISPIEL		0	-1	-1
27	7	9	2	32	GLETSCHER	POL	EIS	0	127109999999963	1769
27	7	9	3	24	GANGSTER	VERBRECHEN	VERBRECHER	0	3093	4659
27	7	9	4	34	REGEL	KOMBINATION	VORSCHRIFT	0	654179999999981	9155
27	7	9	5	33	ÄHNLICHKEIT	WIEDERHOLUNG	'	0	148559999999963	1495
27	7	9	6	11	GESCHOSS	PFEIL		0	-1	-1
27	7	9	7	23	TOTSCHLAG	BRUTALITÄT	MORD	0	127909999999963	1895
27	7	9	8	36	VERZIERUNG	PALAST	SCHNOERKEL	0	186409999999963	4212
27	7	9	9	25	FINDIGKEIT	EINFALL		0	-1	-1
27	7	9	10	20	KUMMER	TRAURIGKEIT	SORGEN	0	166979999999981	2887
27	7	9	11	3	GITTER	BESCHRÄNKUNG	GEFAENGIS	0	158409999999963	5944
27	7	9	12	27	STRICK	SCHLINGE	SEIL	0	674290000000037	7617
27	7	9	13	1	INSTANZ	GESETZGEBUNG	ABTEILUNG	0	2881.5	4309
27	7	9	14	38	SEILTÄNZER	SCHWERPUNKT	ARTIST	0	1557.5	2419
27	7	9	15	17	SONATE	KLAVIER	MUSIK	0	188290000000037	4067
27	7	9	16	16	KRANKHEIT	SYMPTOM	ARZT	0	215090000000037	3455
27	7	9	17	19	VERBRENNUNG	PROZESSION	FEUER	0	304709999999963	3759
27	7	9	18	2	GEDULD	KONTROLLE		0	274409999999963	7558
27	7	9	19	39	ABRECHNUNG	BANKIER	ZAHLUNG	0	384909999999963	5249
27	7	9	20	35	AUFPRALL	FALL	WUCHT	0	227090000000037	2939
27	7	9	21	18	WELLE	FLUT	WASSER	0	117890000000037	3379
27	7	9	22	14	VERANSTALTUNG	ÖFFENTLICHKEIT		0	-1	-1
27	7	9	23	12	HALLE	TURNIER		0	-1	-1
27	7	9	24	10	VORTRAG	REDNER		0	-1	-1
27	7	9	25	22	TAKT	HARFE		0	-1	-1
27	7	9	26	28	GEMÜT	HEITERKEIT		0	-1	-1
27	7	9	27	37	STUDIUM	WIRTSCHAFT	KLAUSUR	0	298309999999963	7457
27	7	9	28	26	DUFT	GERUCH		0	-1	-1
27	7	9	29	7	SPRÜHREGEN	FLUSS	TROPFEN	0	375909999999963	11215
27	7	9	30	6	BÜRGSCHAFT	VOLLMACHT		0	-1	-1
27	7	9	31	8	ANHÄNGER	MEISTER		0	-1	-1
27	7	9	32	21	ORIENTIERUNG	AUSGANG		0	-1	-1
27	7	9	33	5	KAMERAD	OPFER	FREUND	0	153490000000037	2247
27	7	9	34	30	ZUGEHÖRIGKEIT	GENERATION		0	-1	-1
27	7	9	35	4	TÜR	SCHRANK	TOR	0	284009999999963	3336
27	7	9	36	15	BÜCHEREI	VERLEIH	BUCH	0	243909999999963	6325
27	7	9	37	9	KOCHTOPF	BÜGELEISEN	HERD	0	259290000000037	3281
27	7	9	38	29	RHEUMATISMUS	IMMUNITÄT	GICHT	0	3762.5	4591
27	7	9	39	13	SARG	GRAB	BEERDIGUNG	0	221809999999963	11007
27	7	9	40	40	GESCHENK	UNDANK	PAPIER	0	234290000000037	4477
27	8	10	1	31	SAMT	STOFF	SEIDE	0	139519999999925	2107
27	8	10	2	13	GENAUIGKEIT	AUFMERKSAMKEIT	ZIEL	0	419119999999925	4919
27	8	10	3	33	OPERATION	KOMA	ARZT	0	5943	7223
27	8	10	4	30	PASSION	ORGASMUS	LEIDENSCHAFT	0	328719999999925	8191
27	8	10	5	36	GESCHLECHT	MANN		0	-1	-1
27	8	10	6	37	NEUROSE	PSYCHOLOGIE	PSYCHOLOGIE	1	241219999999925	9940
27	8	10	7	7	LOYALITÄT	BRUDER		0	-1	-1
27	8	10	8	12	ZENTIMETER	METER	METER	1	205740000000037	3007
27	8	10	9	18	FASCHIST	IDEOLOGIE	IDEOLOGIE	1	307919999999925	5847
27	8	10	10	17	KÄFER	RUINE	INSEKT	0	4191	7623
27	8	10	11	19	DROGE	VERHEIMLICHUNG		0	-1	-1
27	8	10	12	6	ABSCHLUSS	PROJEKT		0	-1	-1
27	8	10	13	22	LIEGE	VERANDA	STUHL	0	187019999999925	3360
27	8	10	14	1	PROGNOSE	GEWISSHEIT	VORHERSAGE	0	2909	5279
27	8	10	15	25	PARADIES	MENSCH	HOELLE	0	368619999999925	4894
27	8	10	16	21	ELITE	VERMÖGEN		0	-1	-1
27	8	10	17	10	MAGEN	RESTAURANT	NIERE	0	4711	7975
27	8	10	18	15	PATIENT	THERAPIE	KRANKENHAUS	0	298119999999925	5135
27	8	10	19	23	SCHNORCHEL	ATLANTIK	BRILLE	0	3503	5447
27	8	10	20	3	LINIE	BUS	KREIS	0	2247	2863
27	8	10	21	27	MONSTER	MUT		0	-1	-1
27	8	10	22	32	SCHIFFBRUCH	UNGLÜCKSFALL	RIFF	0	2195	2909
27	8	10	23	28	ANKÜNDIGUNG	EXAMEN		0	-1	-1
27	8	10	24	40	PEITSCHE	MISSHANDLUNG		0	170319999999925	3151
27	8	10	25	29	ZUSPITZUNG	PUNKT		0	-1	-1
27	8	10	26	4	FAHRT	AUTOBAHN		0	-1	-1
27	8	10	27	24	MAKEL	SELBSTBEWUSSTSEIN		0	-1	-1
27	8	10	28	20	SPIRALE	FRUCHTBARKEIT		0	-1	-1
27	8	10	29	38	REDAKTEUR	KORRESPONDENZ	ZEITUNG	0	2959	4119
27	8	10	30	16	STRICH	SKIZZE	KREIS	0	2439	3215
27	8	10	31	11	DIREKTOR	GESCHÄFT	LEITER	0	147019999999925	2319
27	8	10	32	2	KAMERADSCHAFT	PARTNER		0	-1	-1
27	8	10	33	34	VERDROSSENHEIT	RESIGNATION		0	-1	-1
27	8	10	34	35	VERLAUF	ENDUNG		0	-1	-1
27	8	10	35	5	ANZUG	BÖRSE	MODE	0	231930000000075	2911
27	8	10	36	39	ERMORDUNG	GESTÄNDNIS		0	-1	-1
27	8	10	37	26	POLITIKER	ZUVERSICHT		0	-1	-1
27	8	10	38	14	ZUSAMMENHANG	VORZEICHEN		0	-1	-1
27	8	10	39	9	VOLK	GEMEINDE		0	-1	-1
27	8	10	40	8	UMARMUNG	INTEGRATION		0	-1	-1
								24
