## Supplementary material for "Vast amounts of encoded items nullify but do not reverse the effect of sleep on declarative memory": Dataset: PAL_28_1_2.xlsx

### Sheet: Tabelle1
VP_Nr	Block	VersioN	counter	pair_code	cue	correct_answer	answer	accuracy	reactiontime1	reactiontime2
28	1	10	1	39	ERMORDUNG	GESTÄNDNIS	TOT	0	2224.7	2834
28	1	10	2	27	MONSTER	MUT	MEIN	0	6391	8319
28	1	10	3	40	PEITSCHE	MISSHANDLUNG	LEID	0	4312	4976
28	1	10	4	32	SCHIFFBRUCH	UNGLÜCKSFALL	MEER	0	4687.2	5481
28	1	10	5	2	KAMERADSCHAFT	PARTNER	BRÜDERLICHKEIT	0	3389.2	6821
28	1	10	6	15	PATIENT	THERAPIE	SCHMERZ	0	3199.2	4287
28	1	10	7	18	FASCHIST	IDEOLOGIE	REALIST	0	6959.2	13279
28	1	10	8	16	STRICH	SKIZZE	KREIS	0	4367.2	5223
28	1	10	9	24	MAKEL	SELBSTBEWUSSTSEIN	NEU	0	2111.2	2887
28	1	10	10	36	GESCHLECHT	MANN	MANN	1	1719	2607
28	1	10	11	10	MAGEN	RESTAURANT	BLASE	0	2279.2	3535
28	1	10	12	1	PROGNOSE	GEWISSHEIT	DIAGNOSE	0	1639	3123
28	1	10	13	7	LOYALITÄT	BRUDER	BRÜDERLICHKEIT	0	2724	5908
28	1	10	14	9	VOLK	GEMEINDE	MEHRHEIT	0	8463.2	14663
28	1	10	15	33	OPERATION	KOMA	SKALPEL	0	3479	6143
28	1	10	16	12	ZENTIMETER	METER	METER	1	1543.2	2863
28	1	10	17	28	ANKÜNDIGUNG	EXAMEN	DROHUNG	0	2090.8	3979
28	1	10	18	23	SCHNORCHEL	ATLANTIK	MEER	0	2994.2	4139
28	1	10	19	31	SAMT	STOFF	SAND	0	947920000000001	9969
28	1	10	20	17	KÄFER	RUINE	EKELIG	0	5643.5	6798
28	1	10	21	19	DROGE	VERHEIMLICHUNG	MISSBRAUCH	0	1522	4775
28	1	10	22	5	ANZUG	BÖRSE	GESCHÄFT	0	653520000000001	8087
28	1	10	23	4	FAHRT	AUTOBAHN	AUTO	0	488710000000001	5871
28	1	10	24	38	REDAKTEUR	KORRESPONDENZ	BERICHT	0	694210000000001	8135
28	1	10	25	34	VERDROSSENHEIT	RESIGNATION	OFFEN	0	403120000000001	5087
28	1	10	26	21	ELITE	VERMÖGEN	FÖRDERN	0	15391.2	16491
28	1	10	27	35	VERLAUF	ENDUNG	VERKAUF	0	201929999999999	3369
28	1	10	28	11	DIREKTOR	GESCHÄFT	SCHULE	0	912920000000001	10249
28	1	10	29	3	LINIE	BUS	KREIS	0	190079999999999	2759
28	1	10	30	30	PASSION	ORGASMUS	ORGASMUS	1	399920000000001	5831
28	1	10	31	8	UMARMUNG	INTEGRATION	LIEBE	0	207110000000001	2791
28	1	10	32	25	PARADIES	MENSCH	BIBEL	0	410329999999999	5935
28	1	10	33	37	NEUROSE	PSYCHOLOGIE	SAUBER	0	429510000000001	4981
28	1	10	34	20	SPIRALE	FRUCHTBARKEIT	GEB	0	10073.1	20001
28	1	10	35	6	ABSCHLUSS	PROJEKT	GEBURT	0	232000000000116	2791
28	1	10	36	22	LIEGE	VERANDA	ANLAGE	0	4823	6543
28	1	10	37	29	ZUSPITZUNG	PUNKT	ZUMUTUNG	0	233159999999998	6051
28	1	10	38	14	ZUSAMMENHANG	VORZEICHEN	VERLAUF	0	193120000000001	2979
28	1	10	39	26	POLITIKER	ZUVERSICHT	SOUVERÄN	0	368690000000002	9815
28	1	10	40	13	GENAUIGKEIT	AUFMERKSAMKEIT	PENIBEL	0	183109999999998	4985
28	2	11	1	13	FEHLTRITT	VERANTWORTUNG	VERSUCH	0	260230000000005	3878
28	2	11	2	9	WAHL	GREMIUM	MEINUNG	0	662719999999995	7859
28	2	11	3	34	SYMBOL	WAPPEN		0	-1	-1
28	2	11	4	8	REKORD	ARBEITSLOSIGKEIT	WETTBEWERB	0	201289999999991	10413
28	2	11	5	16	TRAKTOR	LENKSTANGE	MOTOR	0	246339999999991	4263
28	2	11	6	28	VERSEUCHUNG	RATTE	EPEDEMI	0	223119999999995	7567
28	2	11	7	18	TREIBSTOFF	KILOMETER	BENZIN	0	5229	6943
28	2	11	8	21	GANS	ENTE	ENTE	1	179919999999995	3143
28	2	11	9	11	SCHEIDUNG	INSTABILITÄT	RIVALITÄTEN	0	348730000000005	9007
28	2	11	10	26	HAND	GESTE	ARM	0	159119999999995	10087
28	2	11	11	30	STRATEGIE	NÄHERUNG	PLAN	0	234319999999995	4231
28	2	11	12	39	GEWINNUNG	WERBER	ZIEL	0	121503999999999	13167
28	2	11	13	31	KOPPEL	STIER	SEIL	0	233119999999995	3119
28	2	11	14	36	WALZER	GALA	GALA	1	352719999999995	4551
28	2	11	15	37	HIRTE	SCHAF	SCHAF	1	419139999999991	5255
28	2	11	16	24	AUSSCHAU	GIPFEL	PLATFORM	0	207139999999991	11831
28	2	11	17	20	VATERUNSER	RELIGION	HEILIG	0	213519999999995	5215
28	2	11	18	5	INSTITUTION	ABTEILUNG	PLATZ	0	961539999999991	11167
28	2	11	19	7	BODEN	FUND	DECKE	0	365069999999995	4535
28	2	11	20	22	KARTE	HINDERNIS	TRICK	0	425539999999991	6903
28	2	11	21	12	ATOM	MOLEKÜL	MOLEKÜL	1	126319999999995	4407
28	2	11	22	27	DOLCH	STICH	DEGEN	0	183119999999995	3095
28	2	11	23	40	WIND	ELEMENT	ELEMENT	1	263919999999995	7335
28	2	11	24	10	ZULASSUNG	NACHWEIS	ERTEILUNG	0	266339999999991	5365
28	2	11	25	14	LEISTUNG	PROVISION	KRAFT	0	398519999999995	5513
28	2	11	26	33	STURZ	REGIERUNG	FALL	0	135919999999995	2745
28	2	11	27	4	MEDAILLE	WETTBEWERB	GEWINNER	0	278680000000005	6653
28	2	11	28	6	AMATEUR	HOBBY	HOBBY	1	154239999999991	3023
28	2	11	29	25	PHILOSOPHIE	SINN	SEIN	0	194339999999991	3287
28	2	11	30	17	HANDSCHRIFT	BUCHSTABE	ÜBUNG	0	349519999999995	4934
28	2	11	31	38	WEG	WILLE	LAUF	0	180939999999991	2910
28	2	11	32	29	BUDE	KÜHLSCHRANK	KÜHLSCHRANK	1	942360000000009	13827
28	2	11	33	3	COMPUTER	ZEITVERTREIB	MAUS	0	530439999999991	5967
28	2	11	34	15	ATTRAKTION	WELTWUNDER	AKTION	0	330189999999991	6426
28	2	11	35	2	UNTAUGLICHKEIT	FAHRER	FAUL	0	652519999999995	7709
28	2	11	36	35	BEHANDLUNG	MANDEL	PATIENT	0	213539999999991	3463
28	2	11	37	32	KRAMPF	BEIN	BEIN	1	323919999999995	4095
28	2	11	38	19	BEGNADIGUNG	DROHUNG	DROHUNG	1	257280000000005	11231
28	2	11	39	23	KATEGORIE	GÜLTIGKEIT	PALTZ	0	148553999999999	15640
28	2	11	40	1	SCHALTER	FLUGHAFEN	BAHN	0	451430000000005	7126
28	3	12	1	37	INVESTITION	KONZERN	GELD	0	3711.5	4731
28	3	12	2	24	ALARM	ÜBUNG	ROT	0	536139999999991	6447
28	3	12	3	4	KLOSTER	EINSCHRÄNKUNG	STILL	0	803139999999991	9500
28	3	12	4	10	ZAUBERKÜNSTLER	TRICK	TRICK	1	885039999999991	9859
28	3	12	5	9	ADER	GESTEIN	BLUT	0	2086.5	3238
28	3	12	6	38	ABEND	MORGEN	MORGEN	1	1215.5	4047
28	3	12	7	31	REICH	PROFIT	ARM	0	320739999999991	4215
28	3	12	8	34	BLEI	STAHL	ZINK	0	2015.5	3196
28	3	12	9	11	PROGRAMM	KINO	HEFT	0	3498.5	4362
28	3	12	10	14	SCHLAFWANDELN	UNWIRKLICHKEIT	UNREALISTISCH	0	551939999999991	11767
28	3	12	11	6	SCHLACHTUNG	SCHWEIN	MORD	0	2530	3567
28	3	12	12	36	EINSPARUNG	RECHNUNG	AUSGABEN	0	7383.5	14690
28	3	12	13	35	NOTLAGE	DILEMMA	NOTSI	0	180523999999999	20001
28	3	12	14	8	KARTELL	KONSENS	DROGEN	0	663999999999069	6162
28	3	12	15	26	EVOLUTION	ERWEITERUNG	ENTWICKLUNG	0	6351.5	9296
28	3	12	16	12	HÖLLE	MYTHOS	HIMMEL	0	150020000000019	2550
28	3	12	17	15	VERHAFTUNG	KLINGE	STRAFE	0	188739999999991	4271
28	3	12	18	21	LIKÖR	SEKT	ALKOHOL	0	157639999999991	3376
28	3	12	19	27	BEEINFLUSSUNG	VERMARKTUNG	MACHT	0	4991.5	6087
28	3	12	20	1	EMPFINDUNG	GELASSENHEIT	SCHMERZ	0	1887.5	3095
28	3	12	21	40	KERZE	DOCHT	LICHT	0	1295.5	2368
28	3	12	22	22	PARTEI	ABSTIMMUNG	GEMEINSAM	0	8030.5	9579
28	3	12	23	17	BEGRÜNDER	PRÄSIDENT	BEGIN	0	2570.5	4099
28	3	12	24	30	DORF	ISOLATION	KLEIN	0	7446.5	8150
28	3	12	25	29	MOTOR	INDUSTRIALISIERUNG	ÖL	0	2815.5	3559
28	3	12	26	25	BESTATTUNG	SELBSTMORD	ERMORDET	0	13639.5	19831
28	3	12	27	13	STAAT	UNTERSTÜTZUNG	VOLK	0	315139999999991	4248
28	3	12	28	32	KOORDINATION	HANDHABUNG	ZEIT	0	249310000000009	4934
28	3	12	29	5	BINDUNG	BABY	PARTNER	0	442339999999991	7319
28	3	12	30	23	JUGEND	SCHWIMMBAD	SÜNDEN	0	4511.5	5479
28	3	12	31	20	HORN	WARNUNG	LAUT	0	911939999999991	14607
28	3	12	32	33	ERÖFFNUNG	GRÜNDUNG	NEUSTART	0	4199.5	10511
28	3	12	33	39	ORDNUNG	ZUCHT	DISZIPLIN	0	268739999999991	11895
28	3	12	34	16	FREUNDIN	ZÄRTLICHKEIT	FREUND	0	1311.5	2207
28	3	12	35	3	BEIFALL	APPLAUS	DANKBAR	0	5799.5	10343
28	3	12	36	18	PARTY	THEKE	LAUNE	0	151939999999991	4367
28	3	12	37	19	BAHNSTEIG	ANPASSUNG	ZUG	0	208560000000009	2598
28	3	12	38	7	HIRN	STUDIE	HERZ	0	243989999999991	3679
28	3	12	39	2	GENIE	MATHEMATIK	SCHLAU	0	244039999999991	7032
28	3	12	40	28	UNSTERBLICHKEIT	AUFERSTEHUNG	TOT	0	254960000000009	3039
28	4	13	1	37	FLAMME	LEUCHTE	FEUER	0	2260.5	3532
28	4	13	2	16	TRAINING	PULS	BEWEGUNG	0	689570000000019	8756
28	4	13	3	2	PARK	VEGETATION	GARTEN	0	6842.5	7979
28	4	13	4	24	ENTSCHLOSSENHEIT	DURCHSETZUNG	EHRGEIZIG	0	402210000000009	7766
28	4	13	5	8	BEWUNDERUNG	SCHÖNHEIT	ANHIMMELN	0	6335.5	8152
28	4	13	6	10	MILCH	KÄSE	KUH	0	199070000000019	2889
28	4	13	7	1	WAHNSINN	ANSTALT	VERRÜCKT	0	203560000000009	4436
28	4	13	8	26	KUNSTWERK	AUFMACHUNG	MALEN	0	239970000000019	9191
28	4	13	9	33	SENDER	NOTIZ	RADIO	0	2423.5	4375
28	4	13	10	7	KRANZ	NEST	FICHTE	0	124968999999999	13671
28	4	13	11	25	GERICHTSHOF	UNWAHRHEIT	GERECHTIGKEIT	0	2895.5	7807
28	4	13	12	15	VERBRÜDERUNG	ENTSCHULDIGUNG	ZUSAMMENHALT	0	5815.5	8064
28	4	13	13	12	TRAINER	STIL	COACH	0	548610000000009	6759
28	4	13	14	30	HASS	GEFECHT	VERFREMDUNG	0	7790.5	13799
28	4	13	15	19	INSEL	URLAUBER	PALME	0	236289999999991	3254
28	4	13	16	28	NACHRICHT	GEBURTSTAG	WISSEN	0	311689999999991	4264
28	4	13	17	5	AUFTAKT	SPIEL	BEGIN	0	4110.5	5206
28	4	13	18	39	FREILASSUNG	AUFENTHALT	GESETZ	0	4735.5	11753
28	4	13	19	4	SPRECHER	AUFRUF	NACHRICHTEN	0	460660000000009	7350
28	4	13	20	21	REVOLUTION	WIDERSTAND	REBELLION	0	489379999999981	11975
28	4	13	21	34	FRAU	BLUSE	MÄDCHEN	0	265270000000019	4364
28	4	13	22	22	WIEDERHERSTELLUNG	VERSCHLECHTERUNG	NEU	0	3159.5	4679
28	4	13	23	20	ZAHL	PHYSIK	PHYSIK	1	488770000000019	6481
28	4	13	24	36	KLEINIGKEIT	WAAGE	KLEIN	0	16981.5	17693
28	4	13	25	29	KONJUNKTUR	DIAGNOSE	ZUVERSICHT	0	6095.5	9967
28	4	13	26	18	BEWERTUNG	KELLNERIN		0	-1	-1
28	4	13	27	11	DOKUMENT	BESCHEINIGUNG	BÜCHERREI	0	4559.5	8271
28	4	13	28	27	SUBSTANZ	SEELE	INHALT	0	1775.5	3027
28	4	13	29	32	KLEIDERSCHRANK	HANDSCHUH	SCHLAFZIMMER	0	833370000000019	13541
28	4	13	30	23	STREIK	KONFLIKT	REDE	0	551639999999991	6149
28	4	13	31	9	STALL	KUH	PFERD	0	5263.5	6687
28	4	13	32	17	WAFFE	KRIEG	GEFAHR	0	2391.5	3375
28	4	13	33	6	BEGEISTERUNG	GEFÜHL	FREUDE	0	898860000000009	9879
28	4	13	34	38	SUBMISSION	ERNIEDRIGUNG		0	-1	-1
28	4	13	35	31	TEICH	ÜBERSCHWEMMUNG	BACH	0	2661	5125
28	4	13	36	35	ZUCKER	SPEISE	SALZ	0	167370000000019	2425
28	4	13	37	3	OZEAN	KRABBE	MEER	0	1103.5	1879
28	4	13	38	14	MUSIK	OPER	LAUT	0	144670000000019	2215
28	4	13	39	40	REGENSCHIRM	BEDARF	SONNE	0	1903.5	2903
28	4	13	40	13	ZAHLUNG	QUITTUNG	MIETE	0	403970000000019	4993
28	5	14	1	28	SCHLÄGER	KRIMINALITÄT	STOCK	0	523740000000037	6514
28	5	14	2	16	FREUNDSCHAFT	GEFÄHRTE	PARTNER	0	737370000000019	9759
28	5	14	3	8	EXPERIMENT	UNTERSUCHUNG	VERSUCH	0	162179999999981	2609
28	5	14	4	10	SCHMUGGEL	IMPORT	DROGEN	0	412379999999981	5361
28	5	14	5	9	INTENSIVSTATION	KRANKENHAUS	KRANKENHAUS	1	312179999999981	5121
28	5	14	6	23	FLÜCHTLING	ASYL	FLUCHT	0	503979999999981	6189
28	5	14	7	2	SOLO	MUSIKINSTRUMENT	SINGEL	0	296979999999981	4137
28	5	14	8	20	ERKLÄRUNG	WISSENSCHAFT	VERSTAND	0	107357000000002	13481
28	5	14	9	14	WANGE	CHRIST	SCHELLE	0	409370000000019	6429
28	5	14	10	12	UNHEIL	ALPTRAUM	BÖSE	0	234379999999981	3743
28	5	14	11	24	VATER	VORBILD	MUTTER	0	3127	4151
28	5	14	12	25	FRIEDEN	ALLIANZ	WELT	0	421470000000019	5638
28	5	14	13	32	SCHLUSSFOLGERUNG	KONSEQUENZ	ERLÄUTERUNG	0	346370000000019	12719
28	5	14	14	3	IDIOT	UNSINN	DUMM	0	143579999999981	2251
28	5	14	15	40	LEBER	ORGAN	NIERE	0	534379999999981	6797
28	5	14	16	13	URLAUB	AUSFALL	SONNE	0	2824.5	5299
28	5	14	17	39	GESELLSCHAFT	EINHEIT	GEMEINSAM	0	287790000000037	5429
28	5	14	18	4	INFLATION	ENTWERTUNG	GELD	0	228229999999981	3609
28	5	14	19	29	FAUST	GEWALT	AUGE	0	486970000000019	5893
28	5	14	20	11	PRÄDIKAT	PRIMA	EXAM	0	496779999999981	10325
28	5	14	21	34	NACHBARSCHAFT	HECKE		0	-1	-1
28	5	14	22	1	GEMEINSCHAFT	ZUSAMMENARBEIT	NACHBARSCHAFT	0	226379999999981	5859
28	5	14	23	26	RASSE	NATIONALIST		0	-1	-1
28	5	14	24	38	ZELT	ZIRKUS	REGEN	0	180770000000019	2663
28	5	14	25	7	VORBEREITUNG	VERÖFFENTLICHUNG	ÜBEN	0	195170000000019	2783
28	5	14	26	30	DIAKONIE	VERSORGUNG	BLUT	0	331179999999981	5759
28	5	14	27	18	KONFRONTATION	RACHE	STREIT	0	172779999999981	2847
28	5	14	28	19	MINIMUM	NOTWENDIGKEIT	MAXIMUM	0	341570000000019	5687
28	5	14	29	36	SÄUFER	WIRT	ALKOHOL	0	244779999999981	5791
28	5	14	30	5	GANG	TOR	FLUR	0	209570000000019	3135
28	5	14	31	35	LIST	NAZI	HINTERHÄLTIG	0	271170000000019	6151
28	5	14	32	15	LAMM	MITTAGESSEN	SCHLACHTER	0	543140000000037	7415
28	5	14	33	21	UNABHÄNGIGKEIT	SELBSTBESTIMMUNG	FREIHEIT	0	2819	4907
28	5	14	34	17	TECHNOLOGIE	GEHIRNWÄSCHE	MODERNE	0	201179999999981	3627
28	5	14	35	6	LIMIT	MAXIMUM	GRENZEN	0	306379999999981	4919
28	5	14	36	33	KNOBLAUCH	VAMPIR	VAMPIR	1	301470000000019	4638
28	5	14	37	22	AUTOR	ERFINDUNG	SCHREIBEN	0	184770000000019	3455
28	5	14	38	37	PARLAMENT	KANZLER	POLITIK	0	4374.5	5999
28	5	14	39	31	TOD	NOTWEHR	ENDE	0	247979999999981	3027
28	5	14	40	27	HINDERUNG	SIEGEL	ZIEL	0	238779999999981	3187
28	6	15	1	10	ZOO	BÄR	TIER	0	2451	3307
28	6	15	2	23	OPPOSITION	VERWEIGERUNG	GEGEN	0	398279999999981	7258
28	6	15	3	4	BRILLE	KRAWATTE	KRAWATTE	1	341379999999981	6940
28	6	15	4	18	ERNÄHRUNG	EIWEIß	BAUCH	0	3193	5490
28	6	15	5	34	PATRIOTISMUS	EXTREMISMUS		0	-1	-1
28	6	15	6	9	SUBKULTUR	UNTERGRUND	AMAZONAS	0	3260	4940
28	6	15	7	32	FORMEL	BERECHNUNG	MATHE	0	3760	4670
28	6	15	8	39	DESSERT	HONIG	ZUCKER	0	3018	8562
28	6	15	9	38	GEGNER	WAFFENSTILLSTAND	FREUND	0	239009999999963	3304
28	6	15	10	26	POLIZEI	EINSATZ	ÜBERWACHUNG	0	277590000000037	5314
28	6	15	11	33	TAGEBUCH	BIOGRAPHIE	PERSÖNLICH	0	7086	10550
28	6	15	12	24	AKTEUR	DRAMATIK	SCHAUSPIEL	0	337259999999963	4882
28	6	15	13	16	SONNE	GRAD	MOND	0	144290000000037	2399
28	6	15	14	28	BILD	FOTO	KUNST	0	3174	4222
28	6	15	15	7	DONNER	BLITZ	WETTER	0	139970000000019	2108
28	6	15	16	29	INTERVENTION	STREIT	ANLIEGEN	0	2491	3699
28	6	15	17	30	ERDBALL	WELTKARTE	FEUER	0	498029999999981	5871
28	6	15	18	15	TRITT	SOHLE	ARSCH	0	320179999999981	6058
28	6	15	19	8	GELIEBTE	GEHEIMNIS	FEIGE	0	385120000000019	4757
28	6	15	20	36	INFORMATIK	PROGRAMMIERUNG	COMPUTER	0	6183.5	7904
28	6	15	21	19	ARBEITER	EINKOMMEN	HART	0	197579999999981	2528
28	6	15	22	37	BEFRAGUNG	MEHRHEIT	UMFRAGE	0	279179999999981	5632
28	6	15	23	11	SCHÄTZUNG	SPEKULATION	UNGEFÄHR	0	211179999999981	4840
28	6	15	24	12	TECHNIKER	INGENIEUR	ARBEITER	0	380679999999981	5039
28	6	15	25	1	PYRAMIDE	ARCHITEKTUR	ÄGYPTEN	0	3159	7869
28	6	15	26	40	BEARBEITUNG	HONORAR		0	-1	-1
28	6	15	27	20	REGENBOGEN	FARBE	SONNE	0	137579999999981	2122
28	6	15	28	5	STÜTZE	BEGLEITER	HILFE	0	190079999999981	2581
28	6	15	29	14	REGIME	ZERSCHLAGUNG	UNTERDRÜCKUNG	0	182840000000037	4928
28	6	15	30	31	ERMITTLUNG	SCHULD	TAT	0	323770000000019	3607
28	6	15	31	35	GOTT	VEREHRUNG	JESUS	0	4488	5656
28	6	15	32	17	KOOPERATION	MITHILFE	ZUSAMMENHALT	0	173579999999981	3520
28	6	15	33	13	WANDEL	ZWISCHENZEIT	WECHSEL	0	1295.5	2312
28	6	15	34	6	MANDANT	RECHT	ANWALT	0	250279999999981	6944
28	6	15	35	2	UNTERSCHRIFT	FORMULAR	SIGNATUR	0	226279999999981	5823
28	6	15	36	22	STROH	WALDBRAND	SCHEUNE	0	4088	5632
28	6	15	37	21	AUSEINANDERSETZUNG	ÜBERLEGUNG	STREIT	0	132679999999981	2479
28	6	15	38	25	DRECK	VERUNREINIGUNG	SCHMUTZ	0	122279999999981	2767
28	6	15	39	27	KUNST	ARTIST	SAMMLUNG	0	316679999999981	5386
28	6	15	40	3	VORSTAND	LEITER	MITGLIED	0	2260.5	3941
28	7	16	1	29	GERICHT	VERHANDLUNG	ZULÄSSIG	0	5314	7602
28	7	16	2	14	KOCH	OFEN	LÖFFEL	0	490240000000037	6276
28	7	16	3	24	MODE	HOSE	HAUS	0	165909999999963	2163
28	7	16	4	36	BOMBE	TERRORIST	ANSCHLAG	0	257940000000037	3984
28	7	16	5	27	ROUTE	HEIMWEG	PLANER	0	174720000000019	2811
28	7	16	6	1	BEHÖRDE	KÜNDIGUNG	AMT	0	1547	2109
28	7	16	7	11	PHASE	STADIUM	ZEIT	0	143379999999981	2059
28	7	16	8	37	MÖRDER	SÜNDE	TOT	0	134309999999963	1759
28	7	16	9	38	PRIESTER	KATHEDRALE		0	-1	-1
28	7	16	10	26	PUBLIKUM	ZUSCHAUER		0	-1	-1
28	7	16	11	4	UNRECHT	BENACHTEILIGUNG	RECHT	0	1306	2179
28	7	16	12	2	GEFAHR	HAI	ALLEIN	0	3671	4519
28	7	16	13	22	DIREKTION	BESCHLUSS	RICHTUNG	0	1401.5	2511
28	7	16	14	34	STUDENT	KLAUSUR	PROFESSOR	0	221509999999963	4847
28	7	16	15	16	BIRKE	LAUB	BAUM	0	1471	2559
28	7	16	16	17	JUSTIZ	GLAUBWÜRDIGKEIT	BEHÖRDE	0	2471	3751
28	7	16	17	25	CHARAKTER	OFFENHEIT	EIGENSCHAFT	0	1719	4799
28	7	16	18	3	SEE	WASSER	MEER	0	125509999999963	2343
28	7	16	19	12	KAPITALISMUS	KOMMUNISMUS	GELD	0	619640000000037	7215
28	7	16	20	32	BAUER	FARM	ERNTE	0	805529999999981	10678
28	7	16	21	8	BEFUGNIS	ERMÄCHTIGUNG		0	-1	-1
28	7	16	22	15	VISUM	TOURISMUS	STAAT	0	192929999999981	3055
28	7	16	23	20	ANLAGE	RENDITE	ERBE	0	3415	4231
28	7	16	24	18	ASSISTENT	PROFESSION	HILFE	0	139209999999963	2320
28	7	16	25	10	FLÄCHE	ZENTRUM	HEKTAT	0	149970000000019	3727
28	7	16	26	30	AUSKUNFT	PROPAGANDA	HILFE	0	433509999999963	5303
28	7	16	27	31	EXEKUTION	ERSCHIEßUNG	GEFAHR	0	551079999999981	6615
28	7	16	28	39	FLIRT	ROMANTIK	ABENTEUER	0	686679999999981	8776
28	7	16	29	13	JOURNALIST	PRESSEFREIHEIT	RECHERCHE	0	3135	4975
28	7	16	30	35	FREUDE	LUST		0	-1	-1
28	7	16	31	6	BEVÖLKERUNG	MASSE	MENSCHEN	0	176690000000037	2687
28	7	16	32	40	VIRUS	ERREGER	EPEDEMIE	0	245609999999963	7560
28	7	16	33	9	SCHNITT	FILM	DURCH	0	423909999999963	5158
28	7	16	34	33	VERGÜTUNG	GELD	LOHN	0	167209999999963	5518
28	7	16	35	19	AFFÄRE	PARTNERSCHAFT		0	-1	-1
28	7	16	36	23	BOSS	HEMD	HEMD	1	1879	2928
28	7	16	37	7	KOMMENTAR	PRESSE	TUTOR	0	252229999999981	4849
28	7	16	38	5	NATION	EINIGKEIT	LAND	0	2973	3453
28	7	16	39	28	BOOT	MATROSE	CAMP	0	3024	4744
28	7	16	40	21	RANG	HIERARCHIE	LISTE	0	548620000000019	6813
28	8	1	1	9	FORM	KREIS	VIERECK	0	416230000000075	5901
28	8	1	2	30	BEGRIFF	BEDEUTUNG	DEUTUNG	0	147630000000075	2729
28	8	1	3	28	URHEBER	KAUSALITÄT	RECHT	0	183959999999963	2986
28	8	1	4	3	STILLE	EINSAMKEIT	EINSAMKEIT	1	373530000000075	5832
28	8	1	5	39	SCHAMGEFÜHL	KÖRPER		0	-1	-1
28	8	1	6	29	MANGEL	VERZICHT	FEHLEN	0	651130000000075	8439
28	8	1	7	5	BERUF	ANERKENNUNG	ARBEIT	0	389119999999925	8095
28	8	1	8	35	FIGUR	BRETT	FORM	0	167109999999963	2479
28	8	1	9	4	STURM	WINDHAUCH	DRANG	0	392730000000075	5039
28	8	1	10	6	CHAOS	STRUKTUR	ORDNUNG	0	127033000000007	14503
28	8	1	11	34	EMPFEHLUNG	RAT		0	138873000000007	16375
28	8	1	12	40	PUPPE	KIND	SPIEL	0	259909999999963	4120
28	8	1	13	24	BEDÜRFNIS	WERBUNG	WOLLEN	0	256609999999963	4001
28	8	1	14	8	BARGELD	WERT	KARTE	0	117803000000007	12932
28	8	1	15	26	SKLAVE	KÖNIG	KÖNIG	1	244730000000075	3826
28	8	1	16	20	INFORMATION	INHALT	WISSEN	0	145209999999963	2564
28	8	1	17	14	STERN	WEIHNACHTEN	MOND	0	244430000000075	3367
28	8	1	18	7	ZEITUNG	DRUCK	INFORMATION	0	351930000000075	5743
28	8	1	19	31	NÄSSE	GEWITTER	FEUCHT	0	972709999999963	11039
28	8	1	20	37	ANEKDOTE	WITZ	PONITE	0	168393000000007	17994
28	8	1	21	10	ABSPRACHE	VERTRAG		0	-1	-1
28	8	1	22	38	FÄHIGKEIT	VERANLAGUNG	GEMEINSAM	0	242300000000745	1567
28	8	1	23	21	DEMOKRATIE	SYSTEM	GEMEINSAM	0	732959999999963	9682
28	8	1	24	15	BECHER	KAFFEE	GETRÄNK	0	343909999999963	6279
28	8	1	25	12	NUTZEN	KOSTEN		0	-1	-1
28	8	1	26	13	KUGEL	QUADRAT	VIERECK	0	767130000000075	10807
28	8	1	27	16	VOGEL	KATZE	WURM	0	200730000000075	2919
28	8	1	28	23	SÄNGER	KÜNSTLER	KARRIERE	0	234319999999925	4263
28	8	1	29	18	TRINKSPRUCH	SPRICHWORT	GLAS	0	367919999999925	4598
28	8	1	30	36	RÜCKSCHRITT	VERGANGENHEIT		0	-1	-1
28	8	1	31	2	MASCHINE	APPARAT	INGENIEUR	0	495130000000075	10112
28	8	1	32	1	PELZ	FUCHS	MANTEL	0	152630000000075	3326
28	8	1	33	22	LÖSUNG	PROBLEM	FRAGE	0	263130000000075	3495
28	8	1	34	17	STAUB	SAUBERKEIT	SAUGEN	0	515919999999925	6135
28	8	1	35	33	RÜSTUNG	ANGRIFF	RITTER	0	158130000000075	2655
28	8	1	36	11	GEHIRN	BEWUSSTSEIN	WISSEN	0	4382	5311
28	8	1	37	32	EINGEBUNG	IDEE		0	-1	-1
28	8	1	38	27	GRUNDRECHT	VERFASSUNG	GESETZE	0	903919999999925	11426
28	8	1	39	19	ERDE	STEIN	ELEMENT	0	287630000000075	6279
28	8	1	40	25	SPASS	FEIER	FREUDIG	0	473040000000037	6260
								21
