## Supplementary material for "Vast amounts of encoded items nullify but do not reverse the effect of sleep on declarative memory": Dataset: PAL_28_1_3.xlsx

### Sheet: Tabelle1
VP_Nr	Block	VersioN	counter	pair_code	cue	correct_answer	answer	accuracy	reactiontime1	reactiontime2
28	1	10	1	10	MAGEN	RESTAURANT	BLASE	0	4412.6	5369
28	1	10	2	22	LIEGE	VERANDA	STUHL	0	1279.2	2991
28	1	10	3	30	PASSION	ORGASMUS	ORGASMUS	1	1647.2	3143
28	1	10	4	31	SAMT	STOFF	SAND	0	2823.2	3504
28	1	10	5	21	ELITE	VERMÖGEN	MORGEN	0	10576	11505
28	1	10	6	20	SPIRALE	FRUCHTBARKEIT	SEX	0	6922.5	7550
28	1	10	7	27	MONSTER	MUT	MACHT	0	3475.9	4631
28	1	10	8	38	REDAKTEUR	KORRESPONDENZ	PRESSE	0	5552	6729
28	1	10	9	37	NEUROSE	PSYCHOLOGIE		0	-1	-1
28	1	10	10	15	PATIENT	THERAPIE	ARZT	0	1423	6295
28	1	10	11	7	LOYALITÄT	BRUDER	BRUDERSCHAFT	0	165010000000001	4567
28	1	10	12	12	ZENTIMETER	METER	METER	1	1159.2	1970
28	1	10	13	40	PEITSCHE	MISSHANDLUNG	PFERD	0	2540	3669
28	1	10	14	25	PARADIES	MENSCH	HIMMEL	0	150189999999999	3654
28	1	10	15	13	GENAUIGKEIT	AUFMERKSAMKEIT	PENIBEL	0	1671	3623
28	1	10	16	17	KÄFER	RUINE	INSEKT	0	1727.2	3311
28	1	10	17	23	SCHNORCHEL	ATLANTIK	TAUCHEN	0	1269.2	4519
28	1	10	18	2	KAMERADSCHAFT	PARTNER	SOLIDARITÄT	0	4150.5	8903
28	1	10	19	34	VERDROSSENHEIT	RESIGNATION	SCHÜCHTERNHEIT	0	1511	4775
28	1	10	20	24	MAKEL	SELBSTBEWUSSTSEIN	PERFEKT	0	1902.7	2959
28	1	10	21	39	ERMORDUNG	GESTÄNDNIS	TOT	0	1301	1768
28	1	10	22	3	LINIE	BUS	KREIS	0	1414	2219
28	1	10	23	32	SCHIFFBRUCH	UNGLÜCKSFALL	MEER	0	1194.2	1859
28	1	10	24	18	FASCHIST	IDEOLOGIE	REALIST	0	210960000000001	7849
28	1	10	25	14	ZUSAMMENHANG	VORZEICHEN	GEMEINSAM	0	3823.3	6084
28	1	10	26	4	FAHRT	AUTOBAHN	FLUG	0	3400	4147
28	1	10	27	1	PROGNOSE	GEWISSHEIT	DIAGNOSE	0	249220000000001	3879
28	1	10	28	11	DIREKTOR	GESCHÄFT	SCHULE	0	1500	4309
28	1	10	29	5	ANZUG	BÖRSE		0	-1	-1
28	1	10	30	36	GESCHLECHT	MANN	MANN	1	134220000000001	3366
28	1	10	31	26	POLITIKER	ZUVERSICHT	ZUVERSICHT	1	292389999999999	5432
28	1	10	32	9	VOLK	GEMEINDE	GEMEINSAM	0	2374	3886
28	1	10	33	6	ABSCHLUSS	PROJEKT	ENDE*	0	5287	6479
28	1	10	34	33	OPERATION	KOMA	SKALPEL	0	2943	4799
28	1	10	35	19	DROGE	VERHEIMLICHUNG	BIER	0	3095	4111
28	1	10	36	28	ANKÜNDIGUNG	EXAMEN	MACHEN	0	189520000000001	2559
28	1	10	37	29	ZUSPITZUNG	PUNKT	BERG	0	163920000000001	2370
28	1	10	38	8	UMARMUNG	INTEGRATION	KUSS	0	182329999999999	4569
28	1	10	39	35	VERLAUF	ENDUNG	ÄNDERN	0	3218	4419
28	1	10	40	16	STRICH	SKIZZE	KREIS	0	150220000000001	2150
28	2	11	1	5	INSTITUTION	ABTEILUNG	PARTEI	0	223219999999995	3768
28	2	11	2	2	UNTAUGLICHKEIT	FAHRER	RAUS	0	193519999999995	2791
28	2	11	3	18	TREIBSTOFF	KILOMETER	BENZIN	0	142330000000005	2687
28	2	11	4	25	PHILOSOPHIE	SINN	SEIN	0	203130000000005	2751
28	2	11	5	7	BODEN	FUND	DECKE	0	163130000000005	2322
28	2	11	6	32	KRAMPF	BEIN	BEIN	1	165230000000005	2380
28	2	11	7	8	REKORD	ARBEITSLOSIGKEIT	WETTBEWERB	0	157519999999995	4588
28	2	11	8	22	KARTE	HINDERNIS	WELT	0	245030000000005	3426
28	2	11	9	9	WAHL	GREMIUM	POLITIK	0	173530000000005	3142
28	2	11	10	40	WIND	ELEMENT	ELEMENT	1	417280000000005	9088
28	2	11	11	39	GEWINNUNG	WERBER		0	-1	-1
28	2	11	12	33	STURZ	REGIERUNG	FALL	0	139930000000005	2135
28	2	11	13	6	AMATEUR	HOBBY	HOBBY	1	1463.5	2762
28	2	11	14	13	FEHLTRITT	VERANTWORTUNG	VERSUCH	0	312319999999995	4220
28	2	11	15	12	ATOM	MOLEKÜL	MOLEKÜL	1	189519999999995	6343
28	2	11	16	28	VERSEUCHUNG	RATTE	VIRUS	0	260219999999995	5090
28	2	11	17	11	SCHEIDUNG	INSTABILITÄT	GETRENNT	0	184039999999991	4815
28	2	11	18	27	DOLCH	STICH	DEGEN	0	119669999999995	2039
28	2	11	19	23	KATEGORIE	GÜLTIGKEIT	RUBRIK	0	287130000000005	4359
28	2	11	20	3	COMPUTER	ZEITVERTREIB	TCHNIK	0	231119999999995	4192
28	2	11	21	36	WALZER	GALA	GALA	1	161419999999995	4310
28	2	11	22	15	ATTRAKTION	WELTWUNDER	REAKTION	0	403419999999995	5512
28	2	11	23	16	TRAKTOR	LENKSTANGE	GERSTE	0	221419999999995	3159
28	2	11	24	19	BEGNADIGUNG	DROHUNG	DROHUNG	1	340119999999995	6059
28	2	11	25	14	LEISTUNG	PROVISION	ENERGY	0	196230000000005	3106
28	2	11	26	4	MEDAILLE	WETTBEWERB	WETTBEWERB	1	179880000000005	5639
28	2	11	27	21	GANS	ENTE	ENTE	1	110030000000005	1855
28	2	11	28	35	BEHANDLUNG	MANDEL	PATIENT	0	235130000000005	3663
28	2	11	29	26	HAND	GESTE	ARM	0	145530000000005	3378
28	2	11	30	34	SYMBOL	WAPPEN		0	-1	-1
28	2	11	31	30	STRATEGIE	NÄHERUNG	PLAN	0	145519999999995	2159
28	2	11	32	1	SCHALTER	FLUGHAFEN	BAHN	0	216730000000005	2823
28	2	11	33	17	HANDSCHRIFT	BUCHSTABE	UNTERSCHRIFT	0	178189999999991	3719
28	2	11	34	24	AUSSCHAU	GIPFEL	AUSBLICK	0	248719999999995	3775
28	2	11	35	37	HIRTE	SCHAF	SCHAF	1	175919999999995	3188
28	2	11	36	38	WEG	WILLE	GEHEN	0	237019999999995	3266
28	2	11	37	29	BUDE	KÜHLSCHRANK	KÜHLSCHRANK	1	132280000000005	5872
28	2	11	38	31	KOPPEL	STIER	SEIL	0	126130000000005	1933
28	2	11	39	20	VATERUNSER	RELIGION	HEILIG	0	141519999999995	3183
28	2	11	40	10	ZULASSUNG	NACHWEIS	ELAUBNIS	0	422289999999991	5560
28	3	12	1	17	BEGRÜNDER	PRÄSIDENT	UNTERNEHMEN	0	1786	3603
28	3	12	2	13	STAAT	UNTERSTÜTZUNG	VOLK	0	1464.5	2272
28	3	12	3	4	KLOSTER	EINSCHRÄNKUNG	RUHIG	0	261010000000009	4167
28	3	12	4	39	ORDNUNG	ZUCHT	STRUKTUR	0	188879999999981	3679
28	3	12	5	29	MOTOR	INDUSTRIALISIERUNG	ÖL	0	217529999999981	2535
28	3	12	6	24	ALARM	ÜBUNG	LAUT	0	2863.5	3591
28	3	12	7	25	BESTATTUNG	SELBSTMORD	MORD	0	2151.5	3383
28	3	12	8	9	ADER	GESTEIN	BLUT	0	148960000000009	2775
28	3	12	9	16	FREUNDIN	ZÄRTLICHKEIT	FREUND	0	1032	1850
28	3	12	10	18	PARTY	THEKE	LAUT	0	632110000000009	7028
28	3	12	11	20	HORN	WARNUNG	BLASEN	0	145439999999991	2471
28	3	12	12	3	BEIFALL	APPLAUS	KLATSCHEN	0	1319	2839
28	3	12	13	8	KARTELL	KONSENS	DROGEN	0	211929999999981	3111
28	3	12	14	26	EVOLUTION	ERWEITERUNG	ENTWICKLUNG	0	1429.5	3359
28	3	12	15	7	HIRN	STUDIE	HERZ	0	1551.5	2591
28	3	12	16	36	EINSPARUNG	RECHNUNG	GELD	0	399129999999981	4759
28	3	12	17	32	KOORDINATION	HANDHABUNG	STEUERN	0	4551.5	5735
28	3	12	18	28	UNSTERBLICHKEIT	AUFERSTEHUNG	LEBEN	0	194329999999981	2871
28	3	12	19	38	ABEND	MORGEN	MORGEN	1	1047.5	5199
28	3	12	20	30	DORF	ISOLATION	STADT	0	1311.5	2047
28	3	12	21	35	NOTLAGE	DILEMMA	SITUATION	0	166970000000019	3639
28	3	12	22	19	BAHNSTEIG	ANPASSUNG	GLEIS	0	198329999999981	2967
28	3	12	23	1	EMPFINDUNG	GELASSENHEIT	GEFÜHL	0	301529999999981	4711
28	3	12	24	21	LIKÖR	SEKT	EIER	0	221529999999981	2730
28	3	12	25	34	BLEI	STAHL	ZINK	0	194039999999991	3395
28	3	12	26	6	SCHLACHTUNG	SCHWEIN	KALB	0	6256.5	10080
28	3	12	27	31	REICH	PROFIT	ARM	0	105510000000009	1728
28	3	12	28	14	SCHLAFWANDELN	UNWIRKLICHKEIT	UNREALISTISCH	0	259829999999981	5902
28	3	12	29	11	PROGRAMM	KINO	PLAN	0	3007.5	5391
28	3	12	30	27	BEEINFLUSSUNG	VERMARKTUNG	EINFLUSS	0	351589999999991	4631
28	3	12	31	15	VERHAFTUNG	KLINGE	TATBESTAND	0	2023.5	3719
28	3	12	32	33	ERÖFFNUNG	GRÜNDUNG	FEIER	0	212729999999981	2695
28	3	12	33	5	BINDUNG	BABY		0	-1	-1
28	3	12	34	40	KERZE	DOCHT	LICHT	0	123489999999991	2161
28	3	12	35	12	HÖLLE	MYTHOS	HIMMEL	0	133429999999981	2302
28	3	12	36	10	ZAUBERKÜNSTLER	TRICK	TRICK	1	161439999999991	2423
28	3	12	37	2	GENIE	MATHEMATIK	DUMM	0	207479999999981	2999
28	3	12	38	22	PARTEI	ABSTIMMUNG	SOUVERÄN	0	262310000000009	5383
28	3	12	39	23	JUGEND	SCHWIMMBAD	ALT	0	563820000000019	6599
28	3	12	40	37	INVESTITION	KONZERN	GELD	0	1335.5	2767
28	4	13	1	12	TRAINER	STIL	SCHÜLER	0	148439999999991	2714
28	4	13	2	38	SUBMISSION	ERNIEDRIGUNG	MISSION	0	1207.5	3591
28	4	13	3	37	FLAMME	LEUCHTE	FEUER	0	1703.5	2415
28	4	13	4	7	KRANZ	NEST	KERZE	0	203129999999981	2647
28	4	13	5	28	NACHRICHT	GEBURTSTAG	TEXT	0	215520000000019	3207
28	4	13	6	32	KLEIDERSCHRANK	HANDSCHUH	SCHUHSCHRANK	0	507139999999991	8221
28	4	13	7	4	SPRECHER	AUFRUF	LAUT	0	1233.5	1749
28	4	13	8	11	DOKUMENT	BESCHEINIGUNG	PAPIER	0	1435.5	3227
28	4	13	9	3	OZEAN	KRABBE	MEER	0	112760000000009	1703
28	4	13	10	22	WIEDERHERSTELLUNG	VERSCHLECHTERUNG		0	-1	-1
28	4	13	11	10	MILCH	KÄSE	KUH	0	1463.5	2207
28	4	13	12	17	WAFFE	KRIEG	SCHNELL	0	5655.5	6623
28	4	13	13	13	ZAHLUNG	QUITTUNG	BANK	0	1492.5	2221
28	4	13	14	33	SENDER	NOTIZ	RADIO	0	132960000000009	2801
28	4	13	15	25	GERICHTSHOF	UNWAHRHEIT	RICHTER	0	175160000000009	2897
28	4	13	16	1	WAHNSINN	ANSTALT	IRRE	0	163210000000009	4919
28	4	13	17	35	ZUCKER	SPEISE	SALZ	0	1507.5	2279
28	4	13	18	19	INSEL	URLAUBER	WASSER	0	1283.5	3011
28	4	13	19	14	MUSIK	OPER	GITARE	0	1399.5	3271
28	4	13	20	23	STREIK	KONFLIKT	MEINUNG	0	343160000000009	4335
28	4	13	21	18	BEWERTUNG	KELLNERIN	LOBEN	0	226929999999981	3039
28	4	13	22	15	VERBRÜDERUNG	ENTSCHULDIGUNG	LOYALITÄT	0	172760000000009	4219
28	4	13	23	27	SUBSTANZ	SEELE	INSTANZ	0	164360000000009	4243
28	4	13	24	40	REGENSCHIRM	BEDARF	REGEN	0	128679999999981	1927
28	4	13	25	26	KUNSTWERK	AUFMACHUNG		0	-1	-1
28	4	13	26	24	ENTSCHLOSSENHEIT	DURCHSETZUNG	EINSICHT	0	242289999999991	3759
28	4	13	27	21	REVOLUTION	WIDERSTAND	RBELLION	0	139160000000009	5815
28	4	13	28	36	KLEINIGKEIT	WAAGE	PENIBEL	0	174670000000019	3093
28	4	13	29	39	FREILASSUNG	AUFENTHALT	STRAFE	0	4945.5	5825
28	4	13	30	20	ZAHL	PHYSIK	PHYSIK	1	3413.5	4753
28	4	13	31	8	BEWUNDERUNG	SCHÖNHEIT	ENTHUSIASMUS	0	168560000000009	4053
28	4	13	32	16	TRAINING	PULS	SCHULE	0	1118	4687
28	4	13	33	2	PARK	VEGETATION	RASEN	0	2151.5	3111
28	4	13	34	30	HASS	GEFECHT	LIEBE	0	1855.5	2525
28	4	13	35	5	AUFTAKT	SPIEL	MUSIK	0	1369.5	2193
28	4	13	36	31	TEICH	ÜBERSCHWEMMUNG	FISCH	0	170639999999991	2391
28	4	13	37	34	FRAU	BLUSE	MÄDCHEN	0	927.5	4527
28	4	13	38	29	KONJUNKTUR	DIAGNOSE	SPRITZE	0	262360000000009	3815
28	4	13	39	6	BEGEISTERUNG	GEFÜHL		0	-1	-1
28	4	13	40	9	STALL	KUH	PFERD	0	152370000000019	2411
28	5	14	1	17	TECHNOLOGIE	GEHIRNWÄSCHE	MODERNE	0	3559.5	4361
28	5	14	2	25	FRIEDEN	ALLIANZ	KRIEG	0	260779999999981	3455
28	5	14	3	29	FAUST	GEWALT	AUGE	0	135959999999963	1983
28	5	14	4	9	INTENSIVSTATION	KRANKENHAUS	KRANKENHAUS	1	273340000000037	4327
28	5	14	5	22	AUTOR	ERFINDUNG	BUCH	0	112759999999963	1683
28	5	14	6	14	WANGE	CHRIST	SCHELLE	0	345979999999981	4379
28	5	14	7	2	SOLO	MUSIKINSTRUMENT	ZUSAMMEN	0	210109999999963	3009
28	5	14	8	30	DIAKONIE	VERSORGUNG		0	-1	-1
28	5	14	9	13	URLAUB	AUSFALL	SONNE	0	115959999999963	1807
28	5	14	10	10	SCHMUGGEL	IMPORT	WARE	0	149159999999963	2051
28	5	14	11	31	TOD	NOTWEHR	ENDE	0	119920000000019	4275
28	5	14	12	21	UNABHÄNGIGKEIT	SELBSTBESTIMMUNG	SELBSTÄNDIGKEIT	0	147959999999963	6135
28	5	14	13	40	LEBER	ORGAN	NIERE	0	141040000000037	2117
28	5	14	14	18	KONFRONTATION	RACHE	STREIT	0	173759999999963	2601
28	5	14	15	23	FLÜCHTLING	ASYL		0	-1	-1
28	5	14	16	33	KNOBLAUCH	VAMPIR	VAMPIR	1	168779999999981	2687
28	5	14	17	37	PARLAMENT	KANZLER	INSTITUTION	0	214359999999963	4717
28	5	14	18	3	IDIOT	UNSINN	SCHLAU	0	1490	2379
28	5	14	19	38	ZELT	ZIRKUS	WANDERN	0	172229999999981	2645
28	5	14	20	6	LIMIT	MAXIMUM	GRENZE	0	119159999999963	2051
28	5	14	21	11	PRÄDIKAT	PRIMA	EXAM	0	147579999999981	2419
28	5	14	22	20	ERKLÄRUNG	WISSENSCHAFT	AUFKLÄRUNG	0	120020000000019	3079
28	5	14	23	28	SCHLÄGER	KRIMINALITÄT		0	-1	-1
28	5	14	24	15	LAMM	MITTAGESSEN	KALB	0	432779999999981	5247
28	5	14	25	1	GEMEINSCHAFT	ZUSAMMENARBEIT	GESELLSCAHFT	0	156759999999963	3823
28	5	14	26	8	EXPERIMENT	UNTERSUCHUNG	VERSUCH	0	151170000000019	2503
28	5	14	27	4	INFLATION	ENTWERTUNG	GELD	0	230540000000037	3733
28	5	14	28	12	UNHEIL	ALPTRAUM	HEIL	0	144179999999981	2229
28	5	14	29	19	MINIMUM	NOTWENDIGKEIT	MAXIMUM	0	110759999999963	3283
28	5	14	30	5	GANG	TOR	FLUR	0	263979999999981	3519
28	5	14	31	26	RASSE	NATIONALIST		0	-1	-1
28	5	14	32	7	VORBEREITUNG	VERÖFFENTLICHUNG	LERNEN	0	255159999999963	3783
28	5	14	33	39	GESELLSCHAFT	EINHEIT	GEMEINSAM	0	303959999999963	4647
28	5	14	34	32	SCHLUSSFOLGERUNG	KONSEQUENZ	ENDE	0	150259999999963	1966
28	5	14	35	34	NACHBARSCHAFT	HECKE		0	-1	-1
28	5	14	36	36	SÄUFER	WIRT	ALKOHOL	0	126420000000019	4215
28	5	14	37	16	FREUNDSCHAFT	GEFÄHRTE	LIEBE	0	168759999999963	2327
28	5	14	38	27	HINDERUNG	SIEGEL	ZIELSTREBIGKEIT	0	309579999999981	7487
28	5	14	39	24	VATER	VORBILD	MUTTER	0	1951.5	6895
28	5	14	40	35	LIST	NAZI	HINTERHÄLTIG	0	237559999999963	5143
28	6	15	1	36	INFORMATIK	PROGRAMMIERUNG	WISSEN	0	2399	3652
28	6	15	2	21	AUSEINANDERSETZUNG	ÜBERLEGUNG	STREIT	0	1097	3967
28	6	15	3	30	ERDBALL	WELTKARTE	KUGEL	0	121790000000037	2928
28	6	15	4	3	VORSTAND	LEITER	MITGLIED	0	135979999999981	6289
28	6	15	5	29	INTERVENTION	STREIT	ANLIEGEN	0	207790000000037	4821
28	6	15	6	12	TECHNIKER	INGENIEUR	ARBEITER	0	175179999999981	3071
28	6	15	7	4	BRILLE	KRAWATTE	KRAWATTE	1	174220000000019	3728
28	6	15	8	19	ARBEITER	EINKOMMEN	ARBEIT	0	264779999999981	3575
28	6	15	9	18	ERNÄHRUNG	EIWEIß	ESSEN	0	2503.5	3401
28	6	15	10	13	WANDEL	ZWISCHENZEIT		0	-1	-1
28	6	15	11	33	TAGEBUCH	BIOGRAPHIE	LESEN	0	129570000000019	3119
28	6	15	12	5	STÜTZE	BEGLEITER	HILFE	0	199979999999981	2935
28	6	15	13	38	GEGNER	WAFFENSTILLSTAND	FEIND	0	1650.5	2463
28	6	15	14	22	STROH	WALDBRAND	HEU	0	157579999999981	2015
28	6	15	15	6	MANDANT	RECHT	ANWALT	0	134290000000037	2463
28	6	15	16	39	DESSERT	HONIG	NACHTISCH	0	127979999999981	3000
28	6	15	17	26	POLIZEI	EINSATZ	WAFFE	0	208779999999981	2735
28	6	15	18	23	OPPOSITION	VERWEIGERUNG	GEGNER	0	182979999999981	3494
28	6	15	19	9	SUBKULTUR	UNTERGRUND		0	-1	-1
28	6	15	20	24	AKTEUR	DRAMATIK	SCHAUSPIEL	0	235390000000037	3779
28	6	15	21	17	KOOPERATION	MITHILFE	ZUSAMMENARBEIT	0	134190000000037	3614
28	6	15	22	15	TRITT	SOHLE	SCHLAG	0	144179999999981	2281
28	6	15	23	1	PYRAMIDE	ARCHITEKTUR	TURM	0	260790000000037	4637
28	6	15	24	32	FORMEL	BERECHNUNG	MATHE	0	240190000000037	4962
28	6	15	25	35	GOTT	VEREHRUNG	JESUS	0	196779999999981	4417
28	6	15	26	2	UNTERSCHRIFT	FORMULAR	SIGNATUR	0	210990000000037	3437
28	6	15	27	10	ZOO	BÄR	TIERE	0	118390000000037	1799
28	6	15	28	14	REGIME	ZERSCHLAGUNG	DIKTATUR	0	370390000000037	6567
28	6	15	29	37	BEFRAGUNG	MEHRHEIT	TEST	0	356779999999981	4353
28	6	15	30	34	PATRIOTISMUS	EXTREMISMUS	KOMMUNISMUS	0	385140000000037	6366
28	6	15	31	31	ERMITTLUNG	SCHULD	STELLEN	0	2184	3233
28	6	15	32	40	BEARBEITUNG	HONORAR	ANFRAGEN	0	285370000000019	4519
28	6	15	33	20	REGENBOGEN	FARBE	FABRNE	1	115790000000037	2099
28	6	15	34	25	DRECK	VERUNREINIGUNG	SCHMUTZ	0	118379999999981	2749
28	6	15	35	16	SONNE	GRAD	REGEN	0	212179999999981	2874
28	6	15	36	11	SCHÄTZUNG	SPEKULATION	RATEN	0	153579999999981	2416
28	6	15	37	7	DONNER	BLITZ	BLITZ	1	133579999999981	2379
28	6	15	38	28	BILD	FOTO	FOTO	1	1508	2124
28	6	15	39	8	GELIEBTE	GEHEIMNIS	LIEBE	0	111190000000037	1815
28	6	15	40	27	KUNST	ARTIST	SAMMLUNG	0	179979999999981	3139
28	7	16	1	6	BEVÖLKERUNG	MASSE	VOLK	0	286209999999963	3470
28	7	16	2	24	MODE	HOSE	SCHAU	0	240790000000037	3168
28	7	16	3	1	BEHÖRDE	KÜNDIGUNG	INSTITUT	0	146390000000037	3176
28	7	16	4	16	BIRKE	LAUB	EICHE	0	150390000000037	2168
28	7	16	5	40	VIRUS	ERREGER	INFEKTION	0	135970000000019	3688
28	7	16	6	2	GEFAHR	HAI	ANGST	0	285259999999963	5329
28	7	16	7	12	KAPITALISMUS	KOMMUNISMUS	KOMMUNISMUS	1	150990000000037	3542
28	7	16	8	37	MÖRDER	SÜNDE	TÄTER	0	161609999999963	2777
28	7	16	9	26	PUBLIKUM	ZUSCHAUER	VOLK	0	193390000000037	2542
28	7	16	10	31	EXEKUTION	ERSCHIEßUNG	MORD	0	394409999999963	4701
28	7	16	11	5	NATION	EINIGKEIT	PATRIOT	0	163390000000037	4066
28	7	16	12	8	BEFUGNIS	ERMÄCHTIGUNG	ERLAUBNIS	0	143640000000037	3920
28	7	16	13	10	FLÄCHE	ZENTRUM	HEKTAR	0	144790000000037	2783
28	7	16	14	15	VISUM	TOURISMUS	PASS	0	168020000000019	2312
28	7	16	15	3	SEE	WASSER	MEER	0	100820000000019	1597
28	7	16	16	35	FREUDE	LUST	FREUNDIN	0	170609999999963	2619
28	7	16	17	23	BOSS	HEMD	HEMD	1	125409999999963	4038
28	7	16	18	33	VERGÜTUNG	GELD	GELD	1	289509999999963	3639
28	7	16	19	11	PHASE	STADIUM	ZEIT	0	142409999999963	1984
28	7	16	20	9	SCHNITT	FILM	MESSER	0	370140000000037	4640
28	7	16	21	27	ROUTE	HEIMWEG	ZIEL	0	350390000000037	4336
28	7	16	22	38	PRIESTER	KATHEDRALE	HEILIG	0	154409999999963	3016
28	7	16	23	34	STUDENT	KLAUSUR	PROFESSOR	0	139990000000037	3175
28	7	16	24	39	FLIRT	ROMANTIK	SINGEL	0	117009999999963	2789
28	7	16	25	4	UNRECHT	BENACHTEILIGUNG	RECHT	0	145009999999963	2282
28	7	16	26	7	KOMMENTAR	PRESSE	WISSEN	0	327890000000037	4216
28	7	16	27	29	GERICHT	VERHANDLUNG	RICHTBARKEIT	0	132390000000037	3540
28	7	16	28	18	ASSISTENT	PROFESSION	LEHRER	0	122290000000037	2228
28	7	16	29	13	JOURNALIST	PRESSEFREIHEIT	REPORTAGE	0	499390000000037	8499
28	7	16	30	36	BOMBE	TERRORIST	GEFAHR	0	441390000000037	5430
28	7	16	31	30	AUSKUNFT	PROPAGANDA	ANKUNFT	0	175909999999963	3218
28	7	16	32	21	RANG	HIERARCHIE	HÖHE	0	122590000000037	2292
28	7	16	33	28	BOOT	MATROSE	MEER	0	137559999999963	3000
28	7	16	34	17	JUSTIZ	GLAUBWÜRDIGKEIT	RICHTER	0	124790000000037	2177
28	7	16	35	32	BAUER	FARM	ACKER	0	141390000000037	2110
28	7	16	36	14	KOCH	OFEN	KÜCHE	0	193590000000037	4800
28	7	16	37	25	CHARAKTER	OFFENHEIT	EIGENSCHAFT	0	171090000000037	5823
28	7	16	38	20	ANLAGE	RENDITE	SEE	0	109890000000037	1599
28	7	16	39	19	AFFÄRE	PARTNERSCHAFT	ZUSAMMEN	0	269509999999963	3694
28	7	16	40	22	DIREKTION	BESCHLUSS	RICHTUNG	0	115170000000019	2536
28	8	1	1	12	NUTZEN	KOSTEN	KOSTEN	1	203409999999963	2994
28	8	1	2	38	FÄHIGKEIT	VERANLAGUNG	LERNEN	0	259119999999925	3647
28	8	1	3	11	GEHIRN	BEWUSSTSEIN	HERZ	0	1327.5	2071
28	8	1	4	37	ANEKDOTE	WITZ	PHILOSPHIE	0	392480000000075	7639
28	8	1	5	32	EINGEBUNG	IDEE	GEBEN	0	152719999999925	2183
28	8	1	6	8	BARGELD	WERT	KARTE	0	152719999999925	2370
28	8	1	7	24	BEDÜRFNIS	WERBUNG	WOLLEN	0	199019999999925	3292
28	8	1	8	13	KUGEL	QUADRAT	VIERECK	0	233509999999963	4351
28	8	1	9	35	FIGUR	BRETT	FORMEN	0	209480000000075	2935
28	8	1	10	34	EMPFEHLUNG	RAT	REZEPTION	0	231919999999925	4247
28	8	1	11	21	DEMOKRATIE	SYSTEM	VOLK	0	244280000000075	3239
28	8	1	12	3	STILLE	EINSAMKEIT	LEERE	0	131130000000075	2127
28	8	1	13	2	MASCHINE	APPARAT	INGENIEUR	0	614319999999925	8162
28	8	1	14	17	STAUB	SAUBERKEIT	WOLKE	0	136419999999925	4492
28	8	1	15	40	PUPPE	KIND	SPIEL	0	148909999999963	2296
28	8	1	16	4	STURM	WINDHAUCH	DONNER	0	163380000000075	2419
28	8	1	17	20	INFORMATION	INHALT	WISSEN	0	133630000000075	2226
28	8	1	18	15	BECHER	KAFFEE	GLAS	0	139109999999963	1959
28	8	1	19	22	LÖSUNG	PROBLEM	ERGEBNIS	0	226419999999925	3432
28	8	1	20	36	RÜCKSCHRITT	VERGANGENHEIT	VORSCHRITT	0	128709999999963	2999
28	8	1	21	27	GRUNDRECHT	VERFASSUNG	RICHTER	0	199230000000075	2960
28	8	1	22	28	URHEBER	KAUSALITÄT		0	-1	-1
28	8	1	23	26	SKLAVE	KÖNIG	KAISER	0	209509999999963	6103
28	8	1	24	16	VOGEL	KATZE	WURM	0	205519999999925	2858
28	8	1	25	30	BEGRIFF	BEDEUTUNG	WORT	0	114681999999993	12188
28	8	1	26	5	BERUF	ANERKENNUNG	ARBEITEN	0	274330000000075	3951
28	8	1	27	7	ZEITUNG	DRUCK	LESEN	0	1161	2249
28	8	1	28	33	RÜSTUNG	ANGRIFF	RITTER	0	205409999999963	2918
28	8	1	29	10	ABSPRACHE	VERTRAG	HALTEN	0	148709999999963	2271
28	8	1	30	18	TRINKSPRUCH	SPRICHWORT	TRINKEN	0	219219999999925	3160
28	8	1	31	23	SÄNGER	KÜNSTLER	KARRIERE	0	142309999999963	2849
28	8	1	32	39	SCHAMGEFÜHL	KÖRPER	KOPFTUCH	0	275819999999925	4662
28	8	1	33	29	MANGEL	VERZICHT	LEISTUNG	0	158869999999925	2967
28	8	1	34	9	FORM	KREIS	FRIGUR	0	148319999999925	4183
28	8	1	35	6	CHAOS	STRUKTUR	STILLE	0	179809999999963	3279
28	8	1	36	25	SPASS	FEIER	LUSTIG	0	307130000000075	4215
28	8	1	37	14	STERN	WEIHNACHTEN	MOND	0	123909999999963	2099
28	8	1	38	31	NÄSSE	GEWITTER	TROCKEN	0	169909999999963	3915
28	8	1	39	19	ERDE	STEIN	FEUERBALL	0	331109999999963	8095
28	8	1	40	1	PELZ	FUCHS	MANTEL	0	154880000000075	2511
								27
