## Supplementary material for "Vast amounts of encoded items nullify but do not reverse the effect of sleep on declarative memory": Dataset: PAL_28_2_2.xlsx

### Sheet: Tabelle1
VP_Nr	Block	VersioN	counter	pair_code	cue	correct_answer	answer	accuracy	reactiontime1	reactiontime2
28	1	2	1	5	FREUND	VERTRAUEN	HUND	0	3250.2	4285
28	1	2	2	2	MALER	PIANIST	MEISTER	0	2581.2	3397
28	1	2	3	40	POSTKUTSCHE	PFERD		0	-1	-1
28	1	2	4	12	KOMÖDIE	DRAMA	TRAGÖDIE	0	166660000000001	7615
28	1	2	5	7	GRAS	VIEH	RASEN	0	2413.5	3338
28	1	2	6	37	DÄMMERUNG	MORGENGRAUEN	SONNENUNTERGANG	0	2044.2	4604
28	1	2	7	4	KRITIK	ZWEIFEL	LOB	0	1455.2	2124
28	1	2	8	14	HAUT	BLUT	ENG	0	213939999999999	2691
28	1	2	9	8	BERG	HÜTTE	GIPFEL	0	1938.3	3108
28	1	2	10	26	FRAGE	EINWAND	ANTWORT	0	1890.2	6634
28	1	2	11	25	DISZIPLIN	GEHORSAM	EHRGEIZ	0	375939999999999	5679
28	1	2	12	16	KRITERIUM	AUSWAHL	AUSSCHEIDEN	0	6650.3	8552
28	1	2	13	27	SCHICKSAL	IRONIE	ZUKUNFT	0	259839999999999	4150
28	1	2	14	31	HÄRTE	KRAFT	SCHWÄCHE	0	6249.3	7928
28	1	2	15	11	EHE	VERLOBUNG	ZUSAMMEN	0	408739999999999	6343
28	1	2	16	39	FASS	KELLER	BIER	0	178320000000001	2639
28	1	2	17	13	TIER	FROSCH	HAUS	0	978329999999999	11671
28	1	2	18	6	ZUWACHS	FORTSCHRITT	KINDER	0	147120000000001	2439
28	1	2	19	30	SPRACHE	AKUSTIK	LERNEN	0	141520000000001	4344
28	1	2	20	36	AUSWERTUNG	ERGEBNIS	WERTEN	0	14462.4	18542
28	1	2	21	33	ERLÖSUNG	HIMMELREICH	JESUS	0	291120000000001	3847
28	1	2	22	3	VERLUST	ABNAHME	FINDEN	0	290339999999999	4151
28	1	2	23	32	TRAUM	WIRKLICHKEIT	GEDANKEN	0	562339999999999	6846
28	1	2	24	19	GEISEL	GEFANGENER	NEHMEN	0	130439999999999	2629
28	1	2	25	24	GNADE	BARMHERZIGKEIT	ZEIGEN	0	150639999999999	2619
28	1	2	26	38	NEFFE	GROSSMUTTER	TANTE	0	617429999999999	9950
28	1	2	27	29	TAL	WIESE	BERG	0	132060000000001	2548
28	1	2	28	23	BUNGALOW	SIEDLUNG	GEWÖLBE	0	359329999999999	5794
28	1	2	29	28	UHR	KIRCHE	ZEIT	0	119139999999999	1844
28	1	2	30	10	ILLUSION	WAHRNEHMUNG	TRICK	0	245829999999999	3690
28	1	2	31	21	ANSTAND	SITTE	EHRE	0	330270000000001	3983
28	1	2	32	15	SEEGANG	DAMPFER	STURM	0	10257.5	11424
28	1	2	33	17	VERSCHLEIERUNG	KOPFTUCH	SCHÜCHTERNHEIT	0	11839.3	16742
28	1	2	34	20	BEGRÜSSUNG	FREUNDLICHKEIT	HAND	0	361870000000001	4487
28	1	2	35	22	MACHT	HERRSCHER	KAMPF	0	168860000000001	2607
28	1	2	36	35	ANFORDERUNG	SCHWIERIGKEIT	BEFEHL	0	329539999999999	5015
28	1	2	37	34	PRÜFUNG	MISSERFOLG		0	-1	-1
28	1	2	38	9	GESPENST	ERSCHEINUNG	GEISEL	0	167640000000002	2732
28	1	2	39	1	BLICK	PERSPEKTIVE	SCHAUEN	0	263940000000002	3616
28	1	2	40	18	SCHMETTERLING	BLÜTE	RAUPE	0	319040000000002	4462
28	2	3	1	30	TAT	ABSICHT	HANDLUNG	0	2558.5	4425
28	2	3	2	37	WOLLE	KLEIDUNG	SEIDE	0	160539999999991	6364
28	2	3	3	40	PLAN	GROSSSTADT		0	-1	-1
28	2	3	4	36	JUNGE	MÄDCHEN	VATER	0	195139999999991	2738
28	2	3	5	5	INDUSTRIE	BRANCHE	MACHINELL	0	149339999999991	5485
28	2	3	6	24	RICHTER	GERECHTIGKEIT	ANWALT	0	4727.5	8559
28	2	3	7	1	GIFT	MORD	LÖSUNG	0	726619999999995	8687
28	2	3	8	32	CHANCE	BEGEGNUNG	BEKOMMEN	0	325839999999991	4656
28	2	3	9	10	LEIDENSCHAFT	KUSS	PASSION	0	1654.5	3238
28	2	3	10	15	PAPIER	BRIEF	PAPYRUS	0	277469999999995	5560
28	2	3	11	12	DAMPF	LOKOMOTIVE	EISENBAHN	0	554339999999991	8280
28	2	3	12	2	VULKAN	EXPLOSION	LAVA	0	964739999999991	11270
28	2	3	13	26	BEWEIS	TATSACHE	MITTEL	0	1144.5	2289
28	2	3	14	4	STUHL	SESSEL	TISCH	0	226239999999991	3350
28	2	3	15	6	BESITZ	ANTEIL	GEBEN	0	497539999999991	5839
28	2	3	16	38	DEFINITION	KONZEPT	WORT	0	4031.5	6838
28	2	3	17	23	ARMUT	ELEND	REICH	0	2126.5	4560
28	2	3	18	28	SEGEN	SCHÖPFER	RELIGIÖS	0	5255.5	13071
28	2	3	19	16	GEBÄUDE	HOTEL	BAUEN	0	1839.5	2551
28	2	3	20	39	GESCHREI	PANIK	SCHREIEN	0	3695.5	7327
28	2	3	21	20	LARVE	RAUPE	MOTTE	0	277130000000005	8383
28	2	3	22	3	TÄUSCHUNG	ECHTHEIT	VERSUCH	0	1629	4604
28	2	3	23	7	NORM	MORAL	REGEL	0	1624.5	2570
28	2	3	24	29	PUDDING	SÜSSIGKEITEN	ZUCKER	0	207930000000005	4468
28	2	3	25	19	GESUNDHEIT	IMPFUNG	KRANKHEIT	0	309969999999995	6194
28	2	3	26	27	ALKOHOL	OPIUM	MISSBRAUCH	0	3428	5479
28	2	3	27	14	FORDERUNG	GEHALT	WOLLEN	0	183939999999991	3047
28	2	3	28	17	GEIST	FLASCHE	ALT	0	105993999999999	11336
28	2	3	29	35	PROFIL	QUERSCHNITT	NAME	0	537160000000009	5959
28	2	3	30	9	ANSICHT	MEINUNG	SEHEN	0	166839999999991	2476
28	2	3	31	31	VERGLEICH	GLEICHNIS	STELLEN	0	170289999999991	2847
28	2	3	32	33	AUTO	PRESTIGE	MOTOR	0	1479.5	2354
28	2	3	33	13	HELDENMUT	TAPFERKEIT	TAPFERKEIT	1	1771.5	4129
28	2	3	34	18	GEDÄCHTNIS	ELEFANT	STUDIE	0	298210000000009	3899
28	2	3	35	22	ZEIT	URSPRUNG	UHR	0	202260000000009	2622
28	2	3	36	11	APFEL	PFIRSICH	APRIKOSE	0	362830000000005	9336
28	2	3	37	8	MEINEID	EHRENHAFTIGKEIT	SCHWÖREN	0	415980000000005	5542
28	2	3	38	34	ERDGESCHOSS	DACHBODEN	KELLER	0	199160000000009	2719
28	2	3	39	25	ZWIELICHT	UNTERWELT	GEMEIN	0	3606.5	5056
28	2	3	40	21	STOLZ	RUHM	EHRE	0	122260000000009	1886
28	3	4	1	15	MOOR	SUMPF	ERDE	0	2185.5	3806
28	3	4	2	6	STIRN	KINN	AUGENBRAUE	0	346289999999991	5875
28	3	4	3	31	MERKMAL	DETAIL	HABEN	0	3487.5	5055
28	3	4	4	25	BETTLER	UNGLÜCK	REICH	0	2215.5	2959
28	3	4	5	23	GEDICHT	LIEBE	POESI	0	173239999999991	2688
28	3	4	6	29	ANFÜHRER	CHEF	GNADE	0	399579999999981	4969
28	3	4	7	13	NAGEL	METALL	HAMMER	0	162060000000009	2532
28	3	4	8	27	VERRAT	TREUE	LISTIG	0	401570000000019	5391
28	3	4	9	24	LABYRINTH	SUCHE	GEHEIMNIS	0	7127.5	8767
28	3	4	10	32	DIENER	HALTUNG	KAISER	0	443070000000019	5366
28	3	4	11	9	LAUNE	HUMOR	FRÖHLICH	0	227860000000009	7350
28	3	4	12	3	SALAT	GARTEN	FLEISCH	0	2271.5	3767
28	3	4	13	33	BEGABUNG	VERERBUNG	TALENT	0	2607.5	3655
28	3	4	14	35	FAHNE	EROBERUNG	LAND	0	3559.5	7935
28	3	4	15	37	ANGST	SCHLANGE	DONNER	0	211970000000019	2823
28	3	4	16	17	KLIPPE	ABGRUND	SPRINGEN	0	228770000000019	3464
28	3	4	17	18	BESESSENHEIT	TEUFEL	BEGIERDE	0	2542.5	5499
28	3	4	18	1	GRUPPE	VERSAMMLUNG	ALLE	0	255479999999981	3858
28	3	4	19	34	SCHLEMMER	LECKERBISSEN	ESSEN	0	323170000000019	4330
28	3	4	20	10	ZIEL	RICHTUNG	START	0	132470000000019	3169
28	3	4	21	7	HIMMEL	FIRMAMENT	HÖLLE	0	142320000000019	2609
28	3	4	22	38	SAUERSTOFF	LUFT	LUFT	1	276060000000009	3859
28	3	4	23	4	ANGEBOT	MARKT	MARKT	1	122070000000019	6076
28	3	4	24	26	DICKICHT	WALD	MOTICHT	0	243170000000019	3612
28	3	4	25	12	THEORIE	AUSNAHME	PRAXIS	0	161060000000009	3099
28	3	4	26	11	AUFGABE	ERLEDIGUNG	ERLEDIGEN	0	182270000000019	3309
28	3	4	27	2	SCHÜLER	DOZENT	PROFESSOR	0	4168.5	6240
28	3	4	28	30	MUSIKER	AKKORDEON	LIED	0	2599.5	3335
28	3	4	29	20	ANDEUTUNG	VERDACHT	MACHEN	0	1526.5	2175
28	3	4	30	40	GENUSS	ZIGARRE	SEX	0	2495.5	3199
28	3	4	31	5	MÖNCH	NONNE	NONNE	1	216960000000009	3066
28	3	4	32	8	GLÜCK	ZUFALL	PECH	0	1420.5	2252
28	3	4	33	39	GESCHICHTE	ENTWICKLUNG	LESEN	0	166370000000019	2679
28	3	4	34	28	GÖTTIN	GEBET	KLUG	0	5959.5	6775
28	3	4	35	21	DIAMANT	GOLD	GOLD	1	714370000000019	8223
28	3	4	36	19	BETRAG	WECHSEL	FINDEN	0	240770000000019	3791
28	3	4	37	36	POLIZIST	WACHE	OBHUT	0	328770000000019	4295
28	3	4	38	22	ZIMMER	ECKE	RAUM	0	201560000000009	2695
28	3	4	39	14	ERGÄNZUNG	ZUSATZ	FINDEN	0	1743.5	2759
28	3	4	40	16	ERFORSCHUNG	PATENT	EXPERIMENT	0	1799.5	11428
28	4	5	1	10	INSTRUMENT	OBOE	MUSIK	0	195270000000019	3497
28	4	5	2	1	KRUG	BIER	TRINKEN	0	158379999999981	2527
28	4	5	3	14	ANGABE	ZEUGE	KORREKT	0	1782.5	3348
28	4	5	4	3	BRÜCKE	SAN FRANCISCO	DACH	0	769970000000019	8457
28	4	5	5	15	TROPEN	AMAZONAS	MÜCKEN	0	376229999999981	5040
28	4	5	6	17	SCHIFF	DOCK	MEEHR	0	224060000000009	3215
28	4	5	7	25	SPORT	SCHWEISS	LAUFEN	0	334379999999981	5422
28	4	5	8	36	STRASSE	TEER	HAUS	0	257679999999981	3176
28	4	5	9	8	HEFT	NOTE	KLAMMER	0	1933	2932
28	4	5	10	31	AUFTRAG	ARBEIT	GEBEN	0	135470000000019	2409
28	4	5	11	40	FLOTTE	DECK		0	579279999999981	11736
28	4	5	12	18	BAHNHOF	KIOSK	ZUG	0	168379999999981	2423
28	4	5	13	35	GETREIDE	DINKEL	GERSTE	0	306370000000019	7911
28	4	5	14	5	ORCHESTER	KONZERT	OBOE	0	213789999999991	6759
28	4	5	15	2	GELENK	KEULE	BRECHEN	0	151660000000009	4952
28	4	5	16	33	REPTIL	ECHSE	ECHSE	1	520670000000019	7073
28	4	5	17	32	FABRIK	PRODUKTION	ARBEITEN	0	294070000000019	4588
28	4	5	18	29	PINSEL	LEINWAND	STREICHEN	0	185479999999981	3300
28	4	5	19	21	BÜNDNIS	PAKT	ZUSAMMENHALT	0	337560000000009	5129
28	4	5	20	9	KAUFHAUS	SCHAUFENSTER	GELD	0	238170000000019	3384
28	4	5	21	16	REISE	KONTINENT	SONNE	0	839710000000009	9314
28	4	5	22	19	SCHULE	HOLZ	DIREKTOR	0	260479999999981	4139
28	4	5	23	23	ZÜGEL	WENDE	ZIEHEN	0	139279999999981	2400
28	4	5	24	39	VERLETZUNG	SCHORF	PFLEGEN	0	351979999999981	5007
28	4	5	25	24	INFEKTION	SCHMERZEN	MALARIA	0	356789999999991	5103
28	4	5	26	34	EREIGNIS	FEST		0	-1	-1
28	4	5	27	28	STIFT	KAPPE	FÜLLER	0	511479999999981	7489
28	4	5	28	13	GESICHT	MASKE	BRILLE	0	189670000000019	3144
28	4	5	29	20	RIESE	SCHRITT	ESSEN	0	497529999999981	7214
28	4	5	30	12	FLOCKEN	SCHNEE	SCHNEE	1	398470000000019	5979
28	4	5	31	27	SCHAUSPIEL	BÜHNE	SCHULE	0	123510000000009	2148
28	4	5	32	37	WEBER	KAMM	FIRMA	0	203170000000019	7567
28	4	5	33	7	AUFSTAND	REBELLION	ANZÜNDEN	0	291410000000009	4682
28	4	5	34	4	MAUER	BRÜSTUNG	BAUEN	0	290089999999991	5732
28	4	5	35	30	HEER	INFANTERIE	INFANTERIE	1	218370000000019	7199
28	4	5	36	26	FAHRRAD	PEDAL	KLINGEL	0	213979999999981	3426
28	4	5	37	22	NATUR	PFLANZE	FLUSS	0	268470000000019	3389
28	4	5	38	6	GLAUBE	BIBEL	RELIGION	0	173289999999991	6189
28	4	5	39	38	FAHRZEUG	KETTE	HALTER	0	168670000000019	2974
28	4	5	40	11	MÖBEL	LEHNE	HAUS	0	129889999999991	1730
28	5	6	1	33	LADEN	REKLAME	DIEB	0	2011	2667
28	5	6	2	21	ARZT	PRAXIS	MEDIKAMENTE	0	1368	8976
28	5	6	3	9	HERD	FEUER	OFEN	0	2008	2850
28	5	6	4	19	THEATER	REIHE	SCHAUSPIEL	0	118079999999981	2861
28	5	6	5	32	SCHMIED	HUFEISEN	HUFEISEN	1	3943	5504
28	5	6	6	8	FLUGZEUG	TOMATENSAFT	PILOT	0	1712	2814
28	5	6	7	14	HOCHZEIT	ALTAR	KUCHEN	0	4465	5417
28	5	6	8	6	DYNAMO	LICHT	LICHT	1	1776	7152
28	5	6	9	11	SCHACH	TURM	BRETT	0	166990000000037	3191
28	5	6	10	34	MUSKEL	SEHNE	SPORT	0	2512	3520
28	5	6	11	28	BIBLIOTHEK	SIGNATUR	BUCH	0	253440000000037	4160
28	5	6	12	16	NACHT	SCHEINWERFER	DUNKEL	0	279179999999981	3712
28	5	6	13	3	GEBIRGE	EDELWEISS	ZUGSPITZE	0	3568	5664
28	5	6	14	10	TANNE	RINDE	WEIHNACHTEN	0	303179999999981	4976
28	5	6	15	39	LABOR	PIPETTE	EXPERIMENT	0	144779999999981	7726
28	5	6	16	24	SPIELZEUG	PLASTIK	TEUER	0	232359999999963	3297
28	5	6	17	5	EISENBAHN	SCHIENE	WAGON	0	301579999999981	6760
28	5	6	18	7	TONNE	REGEN	KILOGRAMM	0	155179999999981	5440
28	5	6	19	4	WINTER	UNFALL	SCHNEE	0	2416	4512
28	5	6	20	23	NÄHEN	KREUZSTICH	FLICKEN	0	180120000000019	3856
28	5	6	21	22	ENERGIE	ÖL	KRAFT	0	262179999999981	3768
28	5	6	22	17	REVOLVER	KALIBER	WAFFE	0	233479999999981	3095
28	5	6	23	31	ORKAN	WIRBEL	WAL	0	3394	4479
28	5	6	24	2	WEIN	BLUME	BIER	0	308729999999981	3832
28	5	6	25	37	STRAUSS	TULPEN	BLUMEN	0	3449.5	4832
28	5	6	26	13	VERORDNUNG	BESCHEID	GESETZ	0	163179999999981	2956
28	5	6	27	15	GEFÄNGNIS	VERGEHEN	STRAFE	0	1347	2315
28	5	6	28	1	UFER	DAMM	SEITE	0	262620000000019	3584
28	5	6	29	36	INSEKT	LIBELLE	KÄFER	0	3392	4696
28	5	6	30	40	RADIO	STIMME	SENDER	0	2936	5352
28	5	6	31	38	FISCH	SCHUPPEN	MEER	0	180779999999981	2616
28	5	6	32	12	ZEUS	HADES	HADES	1	218379999999981	3528
28	5	6	33	30	BUCH	SCHRIFTSTELLER	LESEN	0	141890000000037	2368
28	5	6	34	18	KAMPF	SIEG	SIEG	1	678329999999981	7606
28	5	6	35	27	MUSEUM	ÄGYPTEN	WISSEN	0	206890000000037	2964
28	5	6	36	35	KÜSTE	DÜNE	STRAND	0	1483	2359
28	5	6	37	29	GRILLEN	SOMMER	FLAMME	0	1227	6699
28	5	6	38	26	KÜCHE	EIMER	KOCHEN	0	205379999999981	2926
28	5	6	39	20	RINGE	BAUM	KREISE	0	203179999999981	3176
28	5	6	40	25	AQUARELL	GALERIE	FARBEN	0	2352	7392
28	6	7	1	38	ZAUBERER	ENTHÜLLUNG	TRICK	0	264909999999963	4697
28	6	7	2	30	DARBIETUNG	BEOBACHTUNG	SCHAUSPIEL	0	515109999999963	8409
28	6	7	3	22	SCHLEIM	HAFER	GLITSCHIG	0	963659999999963	11589
28	6	7	4	29	ALGEBRA	FUNKTION	MATHE	0	7095	8375
28	6	7	5	24	DOKTOR	KLINIK	HILFE	0	317520000000019	4247
28	6	7	6	31	TODESKAMPF	LEBEN	GEWINNEN	0	4959	6399
28	6	7	7	34	EMANZIPATION	GLEICHSTELLUNG	FRAUEN	0	401670000000019	5127
28	6	7	8	11	ÜBERBLICK	STANDPUNKT	BEHALTEN	0	151120000000019	2631
28	6	7	9	1	HERZLICHKEIT	GEHÄSSIGKEIT	SCHENKEN	0	267109999999963	8945
28	6	7	10	35	HAUSSCHUHE	PFEIFE	ANZIEHEN	0	262109999999963	3933
28	6	7	11	19	UMWELT	GEFÄHRDUNG	SCHÜTZEN	0	1071	2825
28	6	7	12	5	ZITRONE	ERDBEERE	ORANGE	0	255720000000019	4350
28	6	7	13	17	VERSCHIEDENHEIT	GEGENTEIL	TRENNEN	0	227859999999963	3342
28	6	7	14	16	FUSSKNÖCHEL	ARM	HAND	0	452720000000019	5055
28	6	7	15	20	TINTE	BLEISTIFT	BLEISTIFT	1	263429999999981	8359
28	6	7	16	14	PROFESSOR	HOCHSCHULE	STUDENT	0	2407	3903
28	6	7	17	18	STANGE	STOSS	RUND	0	3663	6895
28	6	7	18	23	SCHÄDEL	LEICHE	BRUCH	0	2495	3303
28	6	7	19	8	FIEBER	ERSCHÖPFUNG	VIRUS	0	552720000000019	6545
28	6	7	20	4	WEISE	ART		0	-1	-1
28	6	7	21	2	KAMMER	GEKLAPPER	ZIMMER	0	269920000000019	3699
28	6	7	22	28	ENTFÜHRUNG	AUSBEUTE		0	-1	-1
28	6	7	23	3	AUSBILDUNG	ZUKUNFT	SCHULE	0	159890000000037	2511
28	6	7	24	15	SCHLAMM	HÜRDE	REGEN	0	2287	3797
28	6	7	25	32	ZERSTÖRUNG	AUSROTTUNG		0	-1	-1
28	6	7	26	40	ARGUMENT	ENTSCHEIDUNG	FINDEN	0	213109999999963	3365
28	6	7	27	36	VERMITTLUNG	INTERVIEW	GEBEN	0	117779999999981	1975
28	6	7	28	26	ANTWORT	BEKENNTNIS	GEBEN	0	1119	1903
28	6	7	29	7	BOTSCHAFTER	NATIONALITÄT	SERIÖS	0	475920000000019	6063
28	6	7	30	25	METHODE	VERSUCH	LERNEN	0	135259999999963	2111
28	6	7	31	9	STEUER	UNTERSCHLAGUNG	MACHEN	0	2327	3039
28	6	7	32	13	ERFOLG	LEBENSLAUF	TRIUMPH	0	253520000000019	4903
28	6	7	33	27	LAWINE	FELSBLOCK	SCHNEE	0	146979999999981	2263
28	6	7	34	33	CHARME	HERZ		0	-1	-1
28	6	7	35	6	HEKTAR	ZAUN	METER	0	148320000000019	2259
28	6	7	36	12	WHISKY	DUDELSACK	ALKOHOL	0	2441	4399
28	6	7	37	10	EIFERSUCHT	GRUND	NEID	0	152720000000019	2089
28	6	7	38	39	ÄRGER	FEINDSELIGKEIT	SCHLIMM	0	146579999999981	2669
28	6	7	39	37	MIKROSKOP	BAKTERIEN	KLEIN	0	147120000000019	2095
28	6	7	40	21	KRANKENWAGEN	NOTFALL	ARZT	0	156709999999963	4751
28	7	8	1	24	SOZIALIST	PAROLE	KOMUNIST	0	114644000000004	14737
28	7	8	2	11	REIZ	REAKTION	SCHAM	0	152729999999981	2159
28	7	8	3	4	TRANSPORT	LAGER	WEG	0	143129999999981	1919
28	7	8	4	12	ABFALL	SCHMUTZ	MÜLL	0	136470000000019	2219
28	7	8	5	34	ENTSPANNUNG	BEDROHUNG	REFELX	0	280329999999981	3635
28	7	8	6	32	MÜNDIGKEIT	ABHÄNGIGKEIT	WACH	0	234409999999963	2983
28	7	8	7	38	PFEFFER	BUTTER	SALZ	0	129529999999981	2031
28	7	8	8	10	IRRTUM	MISSVERSTÄNDNIS	REAL	0	2563.5	3317
28	7	8	9	1	WOHNUNG	HEIM	HAUS	0	120470000000019	2969
28	7	8	10	30	STRAND	VERGNÜGEN	SONNE	0	127129999999981	1903
28	7	8	11	37	FISCHER	MEER	MEER	1	146079999999981	2111
28	7	8	12	22	BEGINN	FOLGE	ENDE	0	106490000000037	1487
28	7	8	13	39	RÄUBER	DIEBSTAHL		0	-1	-1
28	7	8	14	18	BLASE	BAUCH		0	-1	-1
28	7	8	15	23	ÄRA	ZEITALTER	ZEIT	0	135909999999963	2327
28	7	8	16	20	FLEISCH	RAUBTIER	FISCH	0	126090000000037	2049
28	7	8	17	35	LEICHTIGKEIT	SCHWERKRAFT	TIEFE	0	246890000000037	4429
28	7	8	18	3	GABEL	SOSSE	SUPPE	0	156729999999981	2895
28	7	8	19	27	ERFAHRUNG	UNWISSENHEIT	ZEIT	0	267909999999963	3167
28	7	8	20	2	GELEGENHEIT	LIEBSCHAFT	VERSUCH	0	367929999999981	4903
28	7	8	21	17	THEMA	INTERESSE	SUBJEKT	0	7392	8799
28	7	8	22	29	SÄUGLING	WIEGE	MUTTER	0	161429999999981	2571
28	7	8	23	28	SCHATTEN	EXISTENZ	SCHWARZ	0	4459	5547
28	7	8	24	6	DICHTER	ZITAT	POESIE	0	141309999999963	4389
28	7	8	25	5	JUNGFRAU	SCHLEIER	SCHAM	0	637509999999963	7407
28	7	8	26	25	STIMMUNG	ATMOSPHÄRE	SONNE	0	134329999999981	1983
28	7	8	27	9	BEMÜHUNGEN	ANSTRENGUNG	MUT	0	136290000000037	1947
28	7	8	28	33	GETRÄNK	SCHAUM	BIER	0	314459999999963	3809
28	7	8	29	8	FAMILIE	MUTTER	ZUSAMMENHALT	0	2560	5089
28	7	8	30	7	FENSTER	BEWOHNER	TÜR	0	184179999999981	2239
28	7	8	31	36	LEERE	DUMPFHEIT	VOLLE	0	133509999999963	3009
28	7	8	32	19	LERCHE	FRÖHLICHKEIT	GLÜCK	0	186109999999963	3325
28	7	8	33	21	ERMÜDUNG	KREISLAUF	WACH	0	247929999999981	3353
28	7	8	34	16	PERSON	SCHADEN	MENSCH	0	1271.5	1989
28	7	8	35	26	ADMIRAL	WAFFENRUHE	MARINE	0	555929999999981	6527
28	7	8	36	31	VERWALTUNG	GENEHMIGUNG	BEHÖRDE	0	178329999999981	4301
28	7	8	37	15	PLAKAT	HAMMER	SEHEN	0	232109999999963	3019
28	7	8	38	13	BÜSTENHALTER	BUSEN	ANZIEHEN	0	274129999999981	5613
28	7	8	39	14	LÜGE	WAHRHEIT	SAGEN	0	449529999999981	5305
28	7	8	40	40	GESTALTUNG	LANDSCHAFT	SEHEN	0	425120000000019	4989
28	8	9	1	28	GEMÜT	HEITERKEIT	RUHE	0	2626.5	3490
28	8	9	2	40	GESCHENK	UNDANK	DANKBAR	0	1671.5	2563
28	8	9	3	38	SEILTÄNZER	SCHWERPUNKT	RISIKO	0	209390000000037	3643
28	8	9	4	13	SARG	GRAB	TOT	0	114930000000075	1455
28	8	9	5	35	AUFPRALL	FALL	HART	0	180730000000075	2271
28	8	9	6	9	KOCHTOPF	BÜGELEISEN	SCHARF	0	240730000000075	9311
28	8	9	7	25	FINDIGKEIT	EINFALL		0	-1	-1
28	8	9	8	18	WELLE	FLUT	SURFEN	0	1423.5	2327
28	8	9	9	31	ANREGUNG	BEISPIEL	AUFGEREGT	0	1791.5	3095
28	8	9	10	3	GITTER	BESCHRÄNKUNG	NETZ	0	142330000000075	2021
28	8	9	11	23	TOTSCHLAG	BRUTALITÄT	GESETZ	0	1681.5	3337
28	8	9	12	33	ÄHNLICHKEIT	WIEDERHOLUNG	ZWILLINGE	0	177530000000075	2991
28	8	9	13	2	GEDULD	KONTROLLE	WARTEN	0	452730000000075	5447
28	8	9	14	22	TAKT	HARFE	MUSIK	0	118230000000075	1921
28	8	9	15	21	ORIENTIERUNG	AUSGANG	STADT	0	2181.5	3319
28	8	9	16	12	HALLE	TURNIER	SAAL	0	197330000000075	2701
28	8	9	17	39	ABRECHNUNG	BANKIER	FINANZEN	0	279940000000037	5711
28	8	9	18	26	DUFT	GERUCH	PARFÜM	0	218330000000075	3231
28	8	9	19	16	KRANKHEIT	SYMPTOM	VIRUS	0	166330000000075	2399
28	8	9	20	29	RHEUMATISMUS	IMMUNITÄT		0	-1	-1
28	8	9	21	1	INSTANZ	GESETZGEBUNG	RICHTER	0	1887.5	2727
28	8	9	22	8	ANHÄNGER	MEISTER		0	-1	-1
28	8	9	23	30	ZUGEHÖRIGKEIT	GENERATION	GRUPPE	0	133319999999925	2511
28	8	9	24	14	VERANSTALTUNG	ÖFFENTLICHKEIT	TREFFEN	0	1451.5	2455
28	8	9	25	17	SONATE	KLAVIER	KUNSTWERK	0	3503.5	5103
28	8	9	26	20	KUMMER	TRAURIGKEIT	TRAUER	0	195830000000075	2896
28	8	9	27	27	STRICK	SCHLINGE		0	-1	-1
28	8	9	28	5	KAMERAD	OPFER	FREUND	0	155319999999925	2459
28	8	9	29	36	VERZIERUNG	PALAST	GLITTER	0	170330000000075	2829
28	8	9	30	4	TÜR	SCHRANK	FENSTER	0	133530000000075	4721
28	8	9	31	34	REGEL	KOMBINATION	ORDNUNG	0	6670.5	7967
28	8	9	32	32	GLETSCHER	POL	EIS	0	1351.5	1919
28	8	9	33	24	GANGSTER	VERBRECHEN	GEMEIN	0	2927.5	3829
28	8	9	34	10	VORTRAG	REDNER	REPORT	0	1825.5	2473
28	8	9	35	7	SPRÜHREGEN	FLUSS	NASS	0	242130000000075	2974
28	8	9	36	15	BÜCHEREI	VERLEIH	BUCH	0	2039.5	2623
28	8	9	37	37	STUDIUM	WIRTSCHAFT	LERNEN	0	1879.5	2535
28	8	9	38	19	VERBRENNUNG	PROZESSION	FEUER	0	251480000000075	3239
28	8	9	39	11	GESCHOSS	PFEIL	SCHIESEN	0	195240000000037	2991
28	8	9	40	6	BÜRGSCHAFT	VOLLMACHT	HAFTEN	0	204730000000075	3047
								14
