## Supplementary material for "Vast amounts of encoded items nullify but do not reverse the effect of sleep on declarative memory": Dataset: PAL_28_2_3.xlsx

### Sheet: Tabelle1
VP_Nr	Block	VersioN	counter	pair_code	cue	correct_answer	answer	accuracy	reactiontime1	reactiontime2
28	1	2	1	32	TRAUM	WIRKLICHKEIT	IREAL	0	7560.2	8488
28	1	2	2	33	ERLÖSUNG	HIMMELREICH	PARADIS	0	3727	6386
28	1	2	3	5	FREUND	VERTRAUEN	FREUNDIN	0	1469.5	2668
28	1	2	4	38	NEFFE	GROSSMUTTER	TANTE	0	1607.1	2460
28	1	2	5	18	SCHMETTERLING	BLÜTE	RAUPE	0	1562	2379
28	1	2	6	7	GRAS	VIEH	RASEN	0	1901.5	2790
28	1	2	7	19	GEISEL	GEFANGENER	NEHMEN	0	1992.1	5369
28	1	2	8	30	SPRACHE	AKUSTIK	LERNEN	0	1190.1	3302
28	1	2	9	9	GESPENST	ERSCHEINUNG	GEISEL	0	1639.2	2511
28	1	2	10	6	ZUWACHS	FORTSCHRITT	KINDER	0	1702.4	2855
28	1	2	11	1	BLICK	PERSPEKTIVE	AUGEN	0	1561.3	2488
28	1	2	12	40	POSTKUTSCHE	PFERD		0	-1	-1
28	1	2	13	14	HAUT	BLUT	HAARE	0	1445.1	2336
28	1	2	14	36	AUSWERTUNG	ERGEBNIS	LÖSUNG	0	3211.5	4351
28	1	2	15	20	BEGRÜSSUNG	FREUNDLICHKEIT	HAND	0	1896.1	11776
28	1	2	16	10	ILLUSION	WAHRNEHMUNG	REALITÄT	0	1424	4419
28	1	2	17	34	PRÜFUNG	MISSERFOLG	LEHRER	0	2412	8668
28	1	2	18	35	ANFORDERUNG	SCHWIERIGKEIT		0	-1	-1
28	1	2	19	2	MALER	PIANIST	FARBE	0	131160000000001	4448
28	1	2	20	16	KRITERIUM	AUSWAHL	AUSWERTUNG	0	419910000000001	6671
28	1	2	21	4	KRITIK	ZWEIFEL	REZESSION	0	3335.2	5519
28	1	2	22	23	BUNGALOW	SIEDLUNG	HÖHLE	0	1663.2	3479
28	1	2	23	31	HÄRTE	KRAFT	WEICH	0	1784.2	2616
28	1	2	24	8	BERG	HÜTTE	SPITZE	0	1599.7	4363
28	1	2	25	25	DISZIPLIN	GEHORSAM	EIFER	0	1712.8	4612
28	1	2	26	39	FASS	KELLER	BIER	0	1389.2	1944
28	1	2	27	12	KOMÖDIE	DRAMA	DRAGÖDIE	0	118410000000001	3473
28	1	2	28	15	SEEGANG	DAMPFER	MEER	0	1382.2	2254
28	1	2	29	11	EHE	VERLOBUNG	SCHEIDUNG	0	157570000000001	3208
28	1	2	30	24	GNADE	BARMHERZIGKEIT	DROHUNG	0	239110000000001	7046
28	1	2	31	13	TIER	FROSCH	MENHSC	0	274420000000001	3499
28	1	2	32	27	SCHICKSAL	IRONIE	ZUKUNFT	0	275310000000001	4759
28	1	2	33	22	MACHT	HERRSCHER	DIKTATUR	0	474010000000001	7399
28	1	2	34	28	UHR	KIRCHE	ZEIT	0	1310.5	2060
28	1	2	35	21	ANSTAND	SITTE		0	-1	-1
28	1	2	36	17	VERSCHLEIERUNG	KOPFTUCH	SCHAM	0	222020000000001	3444
28	1	2	37	26	FRAGE	EINWAND	ANTWORT	0	1399	2959
28	1	2	38	29	TAL	WIESE	BERG	0	115920000000001	2327
28	1	2	39	37	DÄMMERUNG	MORGENGRAUEN	SONNENUNTERGANG	0	160610000000001	3959
28	1	2	40	3	VERLUST	ABNAHME	FINDEN	0	247879999999999	3327
28	2	3	1	33	AUTO	PRESTIGE	MOTORRAD	0	256810000000009	4728
28	2	3	2	22	ZEIT	URSPRUNG	UHR	0	183930000000005	2839
28	2	3	3	26	BEWEIS	TATSACHE	MITTEL	0	118319999999995	2178
28	2	3	4	4	STUHL	SESSEL	TISCH	0	136019999999995	2140
28	2	3	5	21	STOLZ	RUHM	PRÜDE	0	172619999999995	3542
28	2	3	6	10	LEIDENSCHAFT	KUSS	PASSOIN	0	142869999999995	2551
28	2	3	7	29	PUDDING	SÜSSIGKEITEN	NACHTISCH	0	141630000000005	3234
28	2	3	8	40	PLAN	GROSSSTADT	LOS	0	149210000000009	2036
28	2	3	9	11	APFEL	PFIRSICH	APRIKOSE	0	222330000000005	6042
28	2	3	10	31	VERGLEICH	GLEICHNIS	STELLEN	0	125930000000005	2459
28	2	3	11	7	NORM	MORAL	REGEL	0	130310000000009	2091
28	2	3	12	8	MEINEID	EHRENHAFTIGKEIT		0	-1	-1
28	2	3	13	17	GEIST	FLASCHE	GEISEL	0	115030000000005	2046
28	2	3	14	12	DAMPF	LOKOMOTIVE	ZUG	0	144710000000009	3483
28	2	3	15	27	ALKOHOL	OPIUM	BIER	0	116189999999991	1731
28	2	3	16	16	GEBÄUDE	HOTEL	HAUS	0	300730000000005	3727
28	2	3	17	18	GEDÄCHTNIS	ELEFANT	WISSEN	0	165210000000009	2567
28	2	3	18	36	JUNGE	MÄDCHEN	MÄDCHEN	1	207730000000005	3479
28	2	3	19	30	TAT	ABSICHT	HANDLUNG	0	144730000000005	3073
28	2	3	20	13	HELDENMUT	TAPFERKEIT	TAPFERKEIT	1	161119999999995	3821
28	2	3	21	34	ERDGESCHOSS	DACHBODEN	HAUS	0	170760000000009	2217
28	2	3	22	15	PAPIER	BRIEF	PAYPRUS	0	153330000000005	4239
28	2	3	23	23	ARMUT	ELEND	REICHTUM	0	1193.5	3134
28	2	3	24	1	GIFT	MORD	VIRUS	0	321769999999995	3991
28	2	3	25	39	GESCHREI	PANIK	STILLE	0	153310000000009	4039
28	2	3	26	24	RICHTER	GERECHTIGKEIT	TAT	0	471310000000009	5359
28	2	3	27	20	LARVE	RAUPE	RAUPE	1	145380000000005	2431
28	2	3	28	19	GESUNDHEIT	IMPFUNG	KÖRPER	0	574330000000005	6791
28	2	3	29	28	SEGEN	SCHÖPFER	MÖNCH	0	198430000000005	3352
28	2	3	30	14	FORDERUNG	GEHALT	STELLEN	0	112989999999991	2159
28	2	3	31	6	BESITZ	ANTEIL	HABEN	0	156730000000005	2167
28	2	3	32	32	CHANCE	BEGEGNUNG	GEBEN	0	103910000000009	1779
28	2	3	33	2	VULKAN	EXPLOSION	LAVA	0	137910000000009	2299
28	2	3	34	25	ZWIELICHT	UNTERWELT	SEIN	0	242330000000005	3231
28	2	3	35	38	DEFINITION	KONZEPT	SYNONYM	0	161510000000009	3227
28	2	3	36	37	WOLLE	KLEIDUNG	SEIDE	0	963100000000093	1629
28	2	3	37	35	PROFIL	QUERSCHNITT	REIFEN	0	199610000000009	2917
28	2	3	38	3	TÄUSCHUNG	ECHTHEIT	TRICK	0	149439999999991	2291
28	2	3	39	9	ANSICHT	MEINUNG	AUSSICHT	0	133910000000009	3239
28	2	3	40	5	INDUSTRIE	BRANCHE	MACHINEN	0	127039999999991	2499
28	3	4	1	30	MUSIKER	AKKORDEON	MUSIK	0	4449.5	6425
28	3	4	2	9	LAUNE	HUMOR	STIMMUNG	0	1159.5	4815
28	3	4	3	1	GRUPPE	VERSAMMLUNG	MENSCHEN	0	2383.5	3199
28	3	4	4	18	BESESSENHEIT	TEUFEL	WOLLEN	0	1463.5	2519
28	3	4	5	28	GÖTTIN	GEBET	GOTT	0	1407.5	4887
28	3	4	6	40	GENUSS	ZIGARRE	SCHMECKEN	0	127929999999981	6559
28	3	4	7	37	ANGST	SCHLANGE	FURCHT	0	133529999999981	4279
28	3	4	8	33	BEGABUNG	VERERBUNG	TALENT	0	196579999999981	3750
28	3	4	9	25	BETTLER	UNGLÜCK	ARM	0	1527.5	4231
28	3	4	10	19	BETRAG	WECHSEL	SUMME	0	252739999999991	5127
28	3	4	11	17	KLIPPE	ABGRUND	HANG	0	1935.5	4537
28	3	4	12	31	MERKMAL	DETAIL	BEISPIEL	0	3109.5	8169
28	3	4	13	10	ZIEL	RICHTUNG	ENDE	0	3083.5	4003
28	3	4	14	8	GLÜCK	ZUFALL	PECH	0	174820000000019	5239
28	3	4	15	39	GESCHICHTE	ENTWICKLUNG	GESCHEHEN	0	3559.5	14663
28	3	4	16	38	SAUERSTOFF	LUFT	LUFT	1	315939999999991	6631
28	3	4	17	24	LABYRINTH	SUCHE	RÄTSEL	0	226339999999991	6719
28	3	4	18	26	DICKICHT	WALD		0	-1	-1
28	3	4	19	15	MOOR	SUMPF	DICKICHT	0	1895.5	2911
28	3	4	20	34	SCHLEMMER	LECKERBISSEN	ZUCKER	0	179939999999991	6765
28	3	4	21	6	STIRN	KINN	FALTE	0	189370000000019	2909
28	3	4	22	32	DIENER	HALTUNG	REICH	0	209660000000009	2829
28	3	4	23	7	HIMMEL	FIRMAMENT	HÖLLE	0	102139999999991	2141
28	3	4	24	2	SCHÜLER	DOZENT	DIREKTOR	0	196089999999991	7487
28	3	4	25	12	THEORIE	AUSNAHME	PRAXIS	0	131910000000009	2711
28	3	4	26	22	ZIMMER	ECKE	HAUS	0	656360000000009	7547
28	3	4	27	27	VERRAT	TREUE	RACHE	0	117866000000001	12399
28	3	4	28	11	AUFGABE	ERLEDIGUNG	LÖSEN	0	244139999999991	3227
28	3	4	29	3	SALAT	GARTEN	TOMATE	0	189829999999981	3335
28	3	4	30	14	ERGÄNZUNG	ZUSATZ	ERGÄNZEN	0	146110000000009	3287
28	3	4	31	36	POLIZIST	WACHE	BULLE	0	1511	2911
28	3	4	32	35	FAHNE	EROBERUNG	BIER	0	183929999999981	2437
28	3	4	33	16	ERFORSCHUNG	PATENT	EXPLORIEREN	0	217629999999981	4344
28	3	4	34	5	MÖNCH	NONNE	NONNE	1	1335.5	2407
28	3	4	35	4	ANGEBOT	MARKT	MARKT	1	188729999999981	2855
28	3	4	36	23	GEDICHT	LIEBE	POESIE	0	1404.5	2399
28	3	4	37	13	NAGEL	METALL	HAMMER	0	1141.5	1959
28	3	4	38	29	ANFÜHRER	CHEF	GRUPPE	0	1420	2535
28	3	4	39	20	ANDEUTUNG	VERDACHT	MACHEN	0	1743	2655
28	3	4	40	21	DIAMANT	GOLD	GOLD	1	936729999999981	10023
28	4	5	1	36	STRASSE	TEER	HAUS	0	364160000000009	4153
28	4	5	2	19	SCHULE	HOLZ	DIREKTOR	0	171960000000009	3623
28	4	5	3	28	STIFT	KAPPE	PAPIER	0	156739999999991	2906
28	4	5	4	5	ORCHESTER	KONZERT	HORN	0	158060000000009	2508
28	4	5	5	26	FAHRRAD	PEDAL	LAMPE	0	138339999999991	2320
28	4	5	6	12	FLOCKEN	SCHNEE	SCHNEE	1	147039999999991	2646
28	4	5	7	38	FAHRZEUG	KETTE	HALTER	0	135060000000009	2190
28	4	5	8	32	FABRIK	PRODUKTION	MACHINEN	0	128739999999991	2639
28	4	5	9	20	RIESE	SCHRITT	KLEIN	0	138339999999991	2095
28	4	5	10	10	INSTRUMENT	OBOE	HORN	0	130360000000009	2103
28	4	5	11	16	REISE	KONTINENT	FLUGZEUG	0	273439999999991	4930
28	4	5	12	39	VERLETZUNG	SCHORF	INFEKTION	0	188139999999991	3509
28	4	5	13	34	EREIGNIS	FEST	ERLEBNIS	0	306260000000009	9009
28	4	5	14	4	MAUER	BRÜSTUNG	BRÜCKE	0	147210000000009	4316
28	4	5	15	15	TROPEN	AMAZONAS	HITZTE	0	253560000000009	3823
28	4	5	16	2	GELENK	KEULE	BRECHEN	0	154360000000009	2548
28	4	5	17	31	AUFTRAG	ARBEIT	GEBEN	0	122020000000019	1922
28	4	5	18	9	KAUFHAUS	SCHAUFENSTER	DIEB	0	188739999999991	2391
28	4	5	19	30	HEER	INFANTERIE	INFANTERIE	1	151960000000009	3804
28	4	5	20	21	BÜNDNIS	PAKT	SOLIDARITÄT	0	387929999999981	12706
28	4	5	21	27	SCHAUSPIEL	BÜHNE	KARRIERE	0	100476000000001	12407
28	4	5	22	25	SPORT	SCHWEISS	KURS	0	179960000000009	3327
28	4	5	23	24	INFEKTION	SCHMERZEN	RISIKO	0	274339999999991	5816
28	4	5	24	22	NATUR	PFLANZE	BAUM	0	580660000000009	6719
28	4	5	25	13	GESICHT	MASKE	HAARE	0	511060000000009	5846
28	4	5	26	37	WEBER	KAMM		0	-1	-1
28	4	5	27	1	KRUG	BIER	BIER	1	130270000000019	2231
28	4	5	28	18	BAHNHOF	KIOSK	BAHN	0	135160000000009	2010
28	4	5	29	3	BRÜCKE	SAN FRANCISCO	STRA?E	0	3236.5	4420
28	4	5	30	11	MÖBEL	LEHNE	STUHL	0	418360000000009	7639
28	4	5	31	14	ANGABE	ZEUGE		0	-1	-1
28	4	5	32	40	FLOTTE	DECK	MARINE	0	276760000000009	3543
28	4	5	33	17	SCHIFF	DOCK	MEER	0	121079999999981	1876
28	4	5	34	35	GETREIDE	DINKEL	GERSTE	0	1170.5	3602
28	4	5	35	33	REPTIL	ECHSE	ECHSE	1	242110000000009	3415
28	4	5	36	6	GLAUBE	BIBEL	GOTT	0	149560000000009	2103
28	4	5	37	29	PINSEL	LEINWAND	FARBE	0	138360000000009	2047
28	4	5	38	23	ZÜGEL	WENDE	SEIL	0	143960000000009	2471
28	4	5	39	8	HEFT	NOTE	STIFT	0	195960000000009	3248
28	4	5	40	7	AUFSTAND	REBELLION	REBELLION	1	330260000000009	4870
28	5	6	1	13	VERORDNUNG	BESCHEID	REGEL	0	189959999999963	2683
28	5	6	2	7	TONNE	REGEN	KILO	0	161579999999981	2575
28	5	6	3	29	GRILLEN	SOMMER	FLEISCH	0	108840000000037	2431
28	5	6	4	19	THEATER	REIHE	SCHAUSPIEL	0	100740000000037	3407
28	5	6	5	34	MUSKEL	SEHNE	ZERRUNG	0	146359999999963	2519
28	5	6	6	26	KÜCHE	EIMER	KOCH	0	123959999999963	1943
28	5	6	7	9	HERD	FEUER	PLATTE	0	120759999999963	3415
28	5	6	8	38	FISCH	SCHUPPEN	FLEISCH	0	114070000000019	4119
28	5	6	9	28	BIBLIOTHEK	SIGNATUR	BUCH	0	127179999999981	2319
28	5	6	10	11	SCHACH	TURM	BRETT	0	143959999999963	2078
28	5	6	11	24	SPIELZEUG	PLASTIK	AUTO	0	180090000000037	2528
28	5	6	12	31	ORKAN	WIRBEL		0	-1	-1
28	5	6	13	33	LADEN	REKLAME	DETEKTIV	0	145890000000037	4215
28	5	6	14	12	ZEUS	HADES	HADES	1	111979999999981	1823
28	5	6	15	8	FLUGZEUG	TOMATENSAFT	BUS	0	212779999999981	5906
28	5	6	16	10	TANNE	RINDE	BUCH	0	165259999999963	3956
28	5	6	17	23	NÄHEN	KREUZSTICH	KLEIDER	0	584779999999981	6503
28	5	6	18	3	GEBIRGE	EDELWEISS	BERG	0	280059999999963	4071
28	5	6	19	20	RINGE	BAUM	KREISE	0	199959999999963	2687
28	5	6	20	37	STRAUSS	TULPEN	BLUMEN	0	138379999999981	2495
28	5	6	21	21	ARZT	PRAXIS	PATIENT	0	203079999999981	3255
28	5	6	22	1	UFER	DAMM	SEE	0	198929999999981	2615
28	5	6	23	40	RADIO	STIMME	SENDER	0	130340000000037	3791
28	5	6	24	30	BUCH	SCHRIFTSTELLER	SEITE	0	151159999999963	2239
28	5	6	25	32	SCHMIED	HUFEISEN	HUFEISEN	1	147979999999981	2728
28	5	6	26	39	LABOR	PIPETTE	EXPERIMENT	0	191020000000019	3830
28	5	6	27	16	NACHT	SCHEINWERFER	TAG	0	111959999999963	1551
28	5	6	28	2	WEIN	BLUME	BIER	0	136709999999963	1911
28	5	6	29	35	KÜSTE	DÜNE	STRAND	0	302520000000019	4247
28	5	6	30	27	MUSEUM	ÄGYPTEN	INFO	0	343179999999981	4746
28	5	6	31	17	REVOLVER	KALIBER	PISTOLE	0	183679999999981	3004
28	5	6	32	25	AQUARELL	GALERIE	FARBEN	0	132659999999963	4030
28	5	6	33	36	INSEKT	LIBELLE	KÄFER	0	430659999999963	5887
28	5	6	34	5	EISENBAHN	SCHIENE	STRA?E	0	214379999999981	2975
28	5	6	35	18	KAMPF	SIEG	DROHUNG	0	366359999999963	5058
28	5	6	36	15	GEFÄNGNIS	VERGEHEN	ZELLE	0	150740000000037	2292
28	5	6	37	14	HOCHZEIT	ALTAR	BRAUT	0	129559999999963	2167
28	5	6	38	22	ENERGIE	ÖL	POWER	0	117579999999981	2023
28	5	6	39	4	WINTER	UNFALL	SOMMER	0	119179999999981	1887
28	5	6	40	6	DYNAMO	LICHT	RAD	0	135979999999981	1759
28	6	7	1	31	TODESKAMPF	LEBEN	STIER	0	166990000000037	2349
28	6	7	2	35	HAUSSCHUHE	PFEIFE	GEMÜTLICHKEIT	0	370640000000037	8535
28	6	7	3	13	ERFOLG	LEBENSLAUF	ARBEIT	0	367700000000186	3415
28	6	7	4	12	WHISKY	DUDELSACK	RUM	0	138370000000019	2415
28	6	7	5	37	MIKROSKOP	BAKTERIEN	WISSENSCHAFT	0	223629999999981	6999
28	6	7	6	26	ANTWORT	BEKENNTNIS	FRAGE	0	146370000000019	2687
28	6	7	7	14	PROFESSOR	HOCHSCHULE	SCHÜLER	0	268779999999981	4447
28	6	7	8	21	KRANKENWAGEN	NOTFALL	ARZT	0	127970000000019	2409
28	6	7	9	30	DARBIETUNG	BEOBACHTUNG	SCHAUSPIELEREI	0	131790000000037	3669
28	6	7	10	36	VERMITTLUNG	INTERVIEW	GAGE	0	190370000000019	2439
28	6	7	11	29	ALGEBRA	FUNKTION	MATHE	0	115190000000037	1903
28	6	7	12	5	ZITRONE	ERDBEERE	ORGANGE	0	181579999999981	3135
28	6	7	13	8	FIEBER	ERSCHÖPFUNG	KRANK	0	187190000000037	2663
28	6	7	14	17	VERSCHIEDENHEIT	GEGENTEIL	ANDERS	0	244779999999981	11239
28	6	7	15	39	ÄRGER	FEINDSELIGKEIT	WUT	0	303190000000037	3552
28	6	7	16	20	TINTE	BLEISTIFT	STIFT	0	402390000000037	5928
28	6	7	17	34	EMANZIPATION	GLEICHSTELLUNG	FRAUEN	0	181940000000037	2735
28	6	7	18	9	STEUER	UNTERSCHLAGUNG	SENKUNG	0	160129999999981	3416
28	6	7	19	4	WEISE	ART	KLUG	0	1958.5	2751
28	6	7	20	24	DOKTOR	KLINIK	STUDIEREN	0	415190000000037	8616
28	6	7	21	22	SCHLEIM	HAFER	HAUT	0	123990000000037	1727
28	6	7	22	28	ENTFÜHRUNG	AUSBEUTE	WEG	0	211190000000037	3919
28	6	7	23	32	ZERSTÖRUNG	AUSROTTUNG	KAPUTT	0	302140000000037	4069
28	6	7	24	19	UMWELT	GEFÄHRDUNG	GRÜN	0	273190000000037	4321
28	6	7	25	2	KAMMER	GEKLAPPER		0	-1	-1
28	6	7	26	10	EIFERSUCHT	GRUND	HASS	0	161590000000037	2455
28	6	7	27	15	SCHLAMM	HÜRDE	SCHLCAHT	0	132290000000037	2339
28	6	7	28	33	CHARME	HERZ	CHARACTER	0	537190000000037	7092
28	6	7	29	3	AUSBILDUNG	ZUKUNFT	STUDIUM	0	120690000000037	2486
28	6	7	30	27	LAWINE	FELSBLOCK	SCHNEE	0	112540000000037	1891
28	6	7	31	1	HERZLICHKEIT	GEHÄSSIGKEIT	DANKE	0	179590000000037	2683
28	6	7	32	11	ÜBERBLICK	STANDPUNKT	ALLES	0	204790000000037	2759
28	6	7	33	7	BOTSCHAFTER	NATIONALITÄT	AMT	0	300779999999981	3767
28	6	7	34	23	SCHÄDEL	LEICHE	BRUCH	0	139190000000037	2177
28	6	7	35	25	METHODE	VERSUCH	SPIEL	0	163020000000019	2437
28	6	7	36	18	STANGE	STOSS	RAUCHEN	0	169590000000037	2663
28	6	7	37	6	HEKTAR	ZAUN	METER	0	998099999999627	1735
28	6	7	38	40	ARGUMENT	ENTSCHEIDUNG	DISKUTIEREN	0	262390000000037	4624
28	6	7	39	38	ZAUBERER	ENTHÜLLUNG	TRICK	0	2048	2887
28	6	7	40	16	FUSSKNÖCHEL	ARM	BRECHEN	0	1502.5	2695
28	7	8	1	16	PERSON	SCHADEN	MENSCH	0	124890000000037	1961
28	7	8	2	13	BÜSTENHALTER	BUSEN	BH	0	132709999999963	1623
28	7	8	3	7	FENSTER	BEWOHNER	TÜR	0	205520000000019	2488
28	7	8	4	3	GABEL	SOSSE	SUPPE	0	152809999999963	2832
28	7	8	5	34	ENTSPANNUNG	BEDROHUNG	RELAXEN	0	1903	3170
28	7	8	6	11	REIZ	REAKTION	INPUT	0	280409999999963	6060
28	7	8	7	33	GETRÄNK	SCHAUM	LIMO	0	141509999999963	2351
28	7	8	8	2	GELEGENHEIT	LIEBSCHAFT	MACHT	0	228809999999963	2936
28	7	8	9	39	RÄUBER	DIEBSTAHL	POLIZIST	0	214290000000037	4063
28	7	8	10	27	ERFAHRUNG	UNWISSENHEIT	SAMMELN	0	128690000000037	2207
28	7	8	11	23	ÄRA	ZEITALTER	ZEIT	0	124570000000019	1889
28	7	8	12	22	BEGINN	FOLGE	ENDE	0	113409999999963	1560
28	7	8	13	25	STIMMUNG	ATMOSPHÄRE	FRÖHLICH	0	311009999999963	5046
28	7	8	14	38	PFEFFER	BUTTER	SALZ	0	103190000000037	1736
28	7	8	15	28	SCHATTEN	EXISTENZ	LICHT	0	182190000000037	2588
28	7	8	16	12	ABFALL	SCHMUTZ	GEGENSTAND	0	304390000000037	7960
28	7	8	17	35	LEICHTIGKEIT	SCHWERKRAFT	SCHWERE	0	113890000000037	2795
28	7	8	18	9	BEMÜHUNGEN	ANSTRENGUNG	LUST	0	1383	2175
28	7	8	19	6	DICHTER	ZITAT	POESIE	0	107190000000037	2000
28	7	8	20	37	FISCHER	MEER	FISCH	0	165590000000037	2478
28	7	8	21	31	VERWALTUNG	GENEHMIGUNG	BÜROKRATIE	0	144109999999963	4082
28	7	8	22	15	PLAKAT	HAMMER	BEKLEBEN	0	191990000000037	4064
28	7	8	23	29	SÄUGLING	WIEGE	BABY	0	110640000000037	4854
28	7	8	24	30	STRAND	VERGNÜGEN	SONNE	0	258590000000037	3890
28	7	8	25	40	GESTALTUNG	LANDSCHAFT	DESIGN	0	175090000000037	2863
28	7	8	26	4	TRANSPORT	LAGER	FAHREN	0	142409999999963	2672
28	7	8	27	5	JUNGFRAU	SCHLEIER	SCHAM	0	181190000000037	2492
28	7	8	28	20	FLEISCH	RAUBTIER	FISCH	0	114209999999963	1897
28	7	8	29	24	SOZIALIST	PAROLE	REALIST	0	143009999999963	7966
28	7	8	30	26	ADMIRAL	WAFFENRUHE	MARINE	0	140779999999981	2351
28	7	8	31	10	IRRTUM	MISSVERSTÄNDNIS	FEHLER	0	143990000000037	2384
28	7	8	32	8	FAMILIE	MUTTER	MUTTER	1	1533.5	2415
28	7	8	33	32	MÜNDIGKEIT	ABHÄNGIGKEIT	ERWACHSEN	0	700509999999963	8783
28	7	8	34	17	THEMA	INTERESSE		0	-1	-1
28	7	8	35	18	BLASE	BAUCH	PLATZEN	0	283970000000019	4431
28	7	8	36	14	LÜGE	WAHRHEIT	WAHRHEIT	1	186290000000037	2957
28	7	8	37	19	LERCHE	FRÖHLICHKEIT	GLÜCK	0	218340000000037	3509
28	7	8	38	36	LEERE	DUMPFHEIT	TIEFE	0	155609999999963	2110
28	7	8	39	1	WOHNUNG	HEIM	HAUS	0	110090000000037	1741
28	7	8	40	21	ERMÜDUNG	KREISLAUF	WACH	0	144279999999981	2147
28	8	9	1	28	GEMÜT	HEITERKEIT	FAUL	0	477719999999925	5563
28	8	9	2	3	GITTER	BESCHRÄNKUNG	NETZ	0	158119999999925	2889
28	8	9	3	6	BÜRGSCHAFT	VOLLMACHT	BÜRGER	0	270709999999963	3851
28	8	9	4	5	KAMERAD	OPFER	SOLADAT	0	133519999999925	2839
28	8	9	5	39	ABRECHNUNG	BANKIER	ZAHLEN	0	151119999999925	2271
28	8	9	6	12	HALLE	TURNIER	MIETEN	0	125519999999925	2095
28	8	9	7	22	TAKT	HARFE	MUSIK	0	127390000000037	1999
28	8	9	8	7	SPRÜHREGEN	FLUSS	NASS	0	415009999999963	4891
28	8	9	9	21	ORIENTIERUNG	AUSGANG	KOMPASS	0	185919999999925	4739
28	8	9	10	36	VERZIERUNG	PALAST	VERSCHNÖRKELUNG	0	217519999999925	4943
28	8	9	11	9	KOCHTOPF	BÜGELEISEN	LAPPEN	0	139919999999925	2191
28	8	9	12	17	SONATE	KLAVIER	OBOE	0	252590000000037	3343
28	8	9	13	16	KRANKHEIT	SYMPTOM	VIRUS	0	160709999999963	2349
28	8	9	14	37	STUDIUM	WIRTSCHAFT	LERNEN	0	138519999999925	2033
28	8	9	15	20	KUMMER	TRAURIGKEIT	NUMMMER	0	135919999999925	2271
28	8	9	16	26	DUFT	GERUCH	PARFÜM	0	134319999999925	2735
28	8	9	17	23	TOTSCHLAG	BRUTALITÄT	MORD	0	124719999999925	2023
28	8	9	18	33	ÄHNLICHKEIT	WIEDERHOLUNG	ZUFALL	0	476719999999925	5803
28	8	9	19	30	ZUGEHÖRIGKEIT	GENERATION	ANGEHÖRIGKEIT	0	121119999999925	4411
28	8	9	20	34	REGEL	KOMBINATION	NORM	0	195018000000007	20001
28	8	9	21	14	VERANSTALTUNG	ÖFFENTLICHKEIT		0	-1	-1
28	8	9	22	2	GEDULD	KONTROLLE	VORBEI	0	182319999999925	3447
28	8	9	23	10	VORTRAG	REDNER	MACHEN	0	151380000000075	2151
28	8	9	24	1	INSTANZ	GESETZGEBUNG	RICHTER	0	160719999999925	2407
28	8	9	25	15	BÜCHEREI	VERLEIH	BUCH	0	108730000000075	1641
28	8	9	26	19	VERBRENNUNG	PROZESSION	FLAMME	0	368509999999963	4373
28	8	9	27	27	STRICK	SCHLINGE	SEIL	0	1419.5	2031
28	8	9	28	38	SEILTÄNZER	SCHWERPUNKT	AKROBATIK	0	187119999999925	3791
28	8	9	29	13	SARG	GRAB	TOT	0	138319999999925	2343
28	8	9	30	40	GESCHENK	UNDANK	SCHENKEN	0	214309999999963	3135
28	8	9	31	11	GESCHOSS	PFEIL	ERDGESCHOSS	0	153509999999963	3007
28	8	9	32	4	TÜR	SCHRANK	FENSTER	0	126319999999925	3533
28	8	9	33	35	AUFPRALL	FALL	HART	0	1202.5	2629
28	8	9	34	25	FINDIGKEIT	EINFALL		0	-1	-1
28	8	9	35	24	GANGSTER	VERBRECHEN	SQUAD	0	171019999999925	2894
28	8	9	36	18	WELLE	FLUT	SURFER	0	173509999999963	3967
28	8	9	37	32	GLETSCHER	POL	EIS	0	235590000000037	2665
28	8	9	38	29	RHEUMATISMUS	IMMUNITÄT		0	-1	-1
28	8	9	39	8	ANHÄNGER	MEISTER	AUTO	0	2741	3359
28	8	9	40	31	ANREGUNG	BEISPIEL		0	-1	-1
								16
