## Supplementary material for "Vast amounts of encoded items nullify but do not reverse the effect of sleep on declarative memory": Dataset: PAL_29_1_2.xlsx

### Sheet: Tabelle1
VP_Nr	Block	VersioN	counter	pair_code	cue	correct_answer	answer	accuracy	reactiontime1	reactiontime2
29	1	9	1	7	SPRÜHREGEN	FLUSS		0	-1	-1
29	1	9	2	19	VERBRENNUNG	PROZESSION		0	-1	-1
29	1	9	3	22	TAKT	HARFE	HARFE	1	1674.3	5799
29	1	9	4	11	GESCHOSS	PFEIL	PFEIL	1	149539999999999	3007
29	1	9	5	38	SEILTÄNZER	SCHWERPUNKT		0	-1	-1
29	1	9	6	1	INSTANZ	GESETZGEBUNG	JUSTIZ	0	2459.3	4196
29	1	9	7	25	FINDIGKEIT	EINFALL		0	-1	-1
29	1	9	8	31	ANREGUNG	BEISPIEL	BEISPIEL	1	4380.5	6252
29	1	9	9	30	ZUGEHÖRIGKEIT	GENERATION		0	-1	-1
29	1	9	10	28	GEMÜT	HEITERKEIT	STIMMUNG	0	15503.4	17399
29	1	9	11	21	ORIENTIERUNG	AUSGANG	AUSGANG	1	395129999999999	6418
29	1	9	12	40	GESCHENK	UNDANK		0	-1	-1
29	1	9	13	37	STUDIUM	WIRTSCHAFT		0	-1	-1
29	1	9	14	20	KUMMER	TRAURIGKEIT	FREUDE	0	217539999999999	6296
29	1	9	15	5	KAMERAD	OPFER		0	-1	-1
29	1	9	16	35	AUFPRALL	FALL	KNALL	0	16339.5	17524
29	1	9	17	4	TÜR	SCHRANK	SCHRANK	1	283439999999999	4359
29	1	9	18	13	SARG	GRAB	GRAB	1	160729999999999	2247
29	1	9	19	17	SONATE	KLAVIER	KLAVIER	1	1559.5	3431
29	1	9	20	27	STRICK	SCHLINGE	SCHLINGE	1	451689999999999	5712
29	1	9	21	14	VERANSTALTUNG	ÖFFENTLICHKEIT		0	-1	-1
29	1	9	22	9	KOCHTOPF	BÜGELEISEN		0	-1	-1
29	1	9	23	16	KRANKHEIT	SYMPTOM	HEILUNG	0	8119.5	9871
29	1	9	24	39	ABRECHNUNG	BANKIER	BANKIER	1	6527.5	8306
29	1	9	25	36	VERZIERUNG	PALAST		0	-1	-1
29	1	9	26	2	GEDULD	KONTROLLE	RUHE	0	795129999999999	8807
29	1	9	27	6	BÜRGSCHAFT	VOLLMACHT		0	-1	-1
29	1	9	28	24	GANGSTER	VERBRECHEN	VERBRECHER	0	3292.5	9020
29	1	9	29	12	HALLE	TURNIER	TURNIER	1	2583.5	4407
29	1	9	30	34	REGEL	KOMBINATION	VERSTOSS	0	250309999999998	10063
29	1	9	31	33	ÄHNLICHKEIT	WIEDERHOLUNG		0	-1	-1
29	1	9	32	10	VORTRAG	REDNER		0	-1	-1
29	1	9	33	23	TOTSCHLAG	BRUTALITÄT	MÖRDER	0	12187.1	13566
29	1	9	34	8	ANHÄNGER	MEISTER	MEISTER	1	18270.5	20009
29	1	9	35	18	WELLE	FLUT	MEER	0	861229999999999	9629
29	1	9	36	29	RHEUMATISMUS	IMMUNITÄT	IMMUNITÄT	1	15814.3	19574
29	1	9	37	15	BÜCHEREI	VERLEIH	LEIHEN	0	998820000000001	11344
29	1	9	38	3	GITTER	BESCHRÄNKUNG		0	-1	-1
29	1	9	39	32	GLETSCHER	POL		0	-1	-1
29	1	9	40	26	DUFT	GERUCH	GERUCH	1	271809999999998	4519
29	2	10	1	22	LIEGE	VERANDA	STUHL	0	476930000000005	6951
29	2	10	2	31	SAMT	STOFF	WEICH	0	619969999999995	6959
29	2	10	3	36	GESCHLECHT	MANN	ALTER	0	121906000000001	13799
29	2	10	4	39	ERMORDUNG	GESTÄNDNIS		0	-1	-1
29	2	10	5	26	POLITIKER	ZUVERSICHT		0	-1	-1
29	2	10	6	12	ZENTIMETER	METER	METER	1	167960000000009	2487
29	2	10	7	38	REDAKTEUR	KORRESPONDENZ		0	-1	-1
29	2	10	8	15	PATIENT	THERAPIE		0	-1	-1
29	2	10	9	25	PARADIES	MENSCH		0	-1	-1
29	2	10	10	5	ANZUG	BÖRSE	KRAWATTE	0	9872.5	13424
29	2	10	11	19	DROGE	VERHEIMLICHUNG	KOSUM	0	851969999999995	11079
29	2	10	12	30	PASSION	ORGASMUS		0	-1	-1
29	2	10	13	24	MAKEL	SELBSTBEWUSSTSEIN		0	-1	-1
29	2	10	14	17	KÄFER	RUINE		0	-1	-1
29	2	10	15	6	ABSCHLUSS	PROJEKT		0	-1	-1
29	2	10	16	32	SCHIFFBRUCH	UNGLÜCKSFALL		0	-1	-1
29	2	10	17	3	LINIE	BUS		0	-1	-1
29	2	10	18	33	OPERATION	KOMA		0	-1	-1
29	2	10	19	40	PEITSCHE	MISSHANDLUNG	MISSHANDLUNG	1	503860000000009	7830
29	2	10	20	10	MAGEN	RESTAURANT		0	-1	-1
29	2	10	21	16	STRICH	SKIZZE		0	-1	-1
29	2	10	22	35	VERLAUF	ENDUNG	WANDLUNG	0	591089999999991	7903
29	2	10	23	20	SPIRALE	FRUCHTBARKEIT	FRUCHTBARKEIT	1	196519999999995	3814
29	2	10	24	2	KAMERADSCHAFT	PARTNER		0	-1	-1
29	2	10	25	18	FASCHIST	IDEOLOGIE	IDEOLOGIE	1	124676000000001	14055
29	2	10	26	1	PROGNOSE	GEWISSHEIT	VORHERSAGE	0	18279.2	19823
29	2	10	27	29	ZUSPITZUNG	PUNKT	PUNKT	1	331169999999995	5064
29	2	10	28	21	ELITE	VERMÖGEN	VERMÖGEN	1	234260000000009	5014
29	2	10	29	27	MONSTER	MUT	MUT	1	1703.5	2224
29	2	10	30	4	FAHRT	AUTOBAHN		0	-1	-1
29	2	10	31	34	VERDROSSENHEIT	RESIGNATION		0	-1	-1
29	2	10	32	23	SCHNORCHEL	ATLANTIK	TAUCHEN	0	4262.5	5134
29	2	10	33	7	LOYALITÄT	BRUDER	BRUDER	1	205569999999995	3676
29	2	10	34	28	ANKÜNDIGUNG	EXAMEN	EXAMEN	1	305060000000009	4169
29	2	10	35	14	ZUSAMMENHANG	VORZEICHEN		0	-1	-1
29	2	10	36	8	UMARMUNG	INTEGRATION		0	-1	-1
29	2	10	37	11	DIREKTOR	GESCHÄFT		0	-1	-1
29	2	10	38	37	NEUROSE	PSYCHOLOGIE	PSYCHOLOGIE	1	239160000000009	5088
29	2	10	39	13	GENAUIGKEIT	AUFMERKSAMKEIT	PRÄZISION	0	885469999999995	12430
29	2	10	40	9	VOLK	GEMEINDE	VERSAMMLUNG	0	584489999999991	8335
29	3	11	1	12	ATOM	MOLEKÜL	MOLEKÜL	1	379060000000009	7867
29	3	11	2	28	VERSEUCHUNG	RATTE		0	-1	-1
29	3	11	3	1	SCHALTER	FLUGHAFEN	BAHNHOF	0	875979999999981	10415
29	3	11	4	5	INSTITUTION	ABTEILUNG	DIREKTOR	0	128287999999998	20002
29	3	11	5	35	BEHANDLUNG	MANDEL		0	-1	-1
29	3	11	6	33	STURZ	REGIERUNG		0	-1	-1
29	3	11	7	14	LEISTUNG	PROVISION		0	-1	-1
29	3	11	8	36	WALZER	GALA		0	-1	-1
29	3	11	9	19	BEGNADIGUNG	DROHUNG		0	-1	-1
29	3	11	10	13	FEHLTRITT	VERANTWORTUNG		0	-1	-1
29	3	11	11	26	HAND	GESTE		0	-1	-1
29	3	11	12	15	ATTRAKTION	WELTWUNDER		0	-1	-1
29	3	11	13	27	DOLCH	STICH	STICH	1	239460000000009	3714
29	3	11	14	23	KATEGORIE	GÜLTIGKEIT	GÜLTIGKEIT	1	750479999999981	10679
29	3	11	15	18	TREIBSTOFF	KILOMETER	KILOMETER	1	776720000000019	11055
29	3	11	16	11	SCHEIDUNG	INSTABILITÄT	INSTABILITÄT	1	6605	9288
29	3	11	17	25	PHILOSOPHIE	SINN	SINN	1	783079999999981	8829
29	3	11	18	22	KARTE	HINDERNIS	ERDBALL	0	122087999999998	15096
29	3	11	19	9	WAHL	GREMIUM	PARTEI	0	338360000000009	4592
29	3	11	20	34	SYMBOL	WAPPEN		0	-1	-1
29	3	11	21	17	HANDSCHRIFT	BUCHSTABE	BUCHSTABE	1	838189999999991	20001
29	3	11	22	4	MEDAILLE	WETTBEWERB	RUHM	0	973379999999981	15485
29	3	11	23	21	GANS	ENTE	ENTE	1	407179999999981	5159
29	3	11	24	37	HIRTE	SCHAF	SCHAF	1	606379999999981	6632
29	3	11	25	20	VATERUNSER	RELIGION	RELIGION	1	127581000000001	20001
29	3	11	26	40	WIND	ELEMENT	HAUCH	0	402879999999981	5284
29	3	11	27	31	KOPPEL	STIER	STIER	1	259310000000009	3735
29	3	11	28	32	KRAMPF	BEIN	BEIN	1	172779999999981	2276
29	3	11	29	30	STRATEGIE	NÄHERUNG		0	-1	-1
29	3	11	30	2	UNTAUGLICHKEIT	FAHRER	FAHREN	0	108087999999998	14959
29	3	11	31	10	ZULASSUNG	NACHWEIS	BESCHEINIGUNG	0	109126000000001	20001
29	3	11	32	24	AUSSCHAU	GIPFEL		0	-1	-1
29	3	11	33	29	BUDE	KÜHLSCHRANK	KÜHLSCHRANK	1	5201	8311
29	3	11	34	7	BODEN	FUND		0	-1	-1
29	3	11	35	3	COMPUTER	ZEITVERTREIB		0	-1	-1
29	3	11	36	16	TRAKTOR	LENKSTANGE		0	-1	-1
29	3	11	37	39	GEWINNUNG	WERBER		0	-1	-1
29	3	11	38	6	AMATEUR	HOBBY	HOBBY	1	194189999999991	3509
29	3	11	39	8	REKORD	ARBEITSLOSIGKEIT	ARBEITSLOSIGKEIT	1	373570000000019	8030
29	3	11	40	38	WEG	WILLE		0	-1	-1
29	4	12	1	34	BLEI	STAHL	STAHL	1	355289999999991	11418
29	4	12	2	36	EINSPARUNG	RECHNUNG		0	-1	-1
29	4	12	3	25	BESTATTUNG	SELBSTMORD		0	-1	-1
29	4	12	4	29	MOTOR	INDUSTRIALISIERUNG		0	-1	-1
29	4	12	5	35	NOTLAGE	DILEMMA		0	-1	-1
29	4	12	6	15	VERHAFTUNG	KLINGE		0	-1	-1
29	4	12	7	24	ALARM	ÜBUNG	ÜBUNG	1	4790	6679
29	4	12	8	14	SCHLAFWANDELN	UNWIRKLICHKEIT	UNWIRKLICHKEIT	1	847460000000009	17974
29	4	12	9	31	REICH	PROFIT	PROFIT	1	250239999999991	4616
29	4	12	10	19	BAHNSTEIG	ANPASSUNG	ANPASSUNG	1	291179999999981	6440
29	4	12	11	30	DORF	ISOLATION	GEMEINDE	0	530220000000019	7072
29	4	12	12	3	BEIFALL	APPLAUS	APPLAUS	1	291189999999991	5848
29	4	12	13	23	JUGEND	SCHWIMMBAD	HILFE	0	828779999999981	10536
29	4	12	14	17	BEGRÜNDER	PRÄSIDENT	URHEBER	0	714860000000009	20003
29	4	12	15	1	EMPFINDUNG	GELASSENHEIT	GEFÜHL	0	601089999999991	14830
29	4	12	16	16	FREUNDIN	ZÄRTLICHKEIT	ZÄRTLICHKEIT	1	1958	5610
29	4	12	17	21	LIKÖR	SEKT	SEKT	1	207160000000009	4068
29	4	12	18	2	GENIE	MATHEMATIK	MATHEMATIK	1	1896	3455
29	4	12	19	28	UNSTERBLICHKEIT	AUFERSTEHUNG	AUFERSTEHUNG	1	6752	12288
29	4	12	20	32	KOORDINATION	HANDHABUNG		0	-1	-1
29	4	12	21	37	INVESTITION	KONZERN		0	-1	-1
29	4	12	22	20	HORN	WARNUNG	WARNUNG	1	577620000000019	10426
29	4	12	23	6	SCHLACHTUNG	SCHWEIN		0	-1	-1
29	4	12	24	8	KARTELL	KONSENS		0	-1	-1
29	4	12	25	7	HIRN	STUDIE	FORSCHUNG	0	227179999999981	8264
29	4	12	26	39	ORDNUNG	ZUCHT		0	-1	-1
29	4	12	27	12	HÖLLE	MYTHOS	MYTHOS	1	184889999999991	3389
29	4	12	28	13	STAAT	UNTERSTÜTZUNG	UNTERSTÜTZUNG	1	492279999999981	8707
29	4	12	29	10	ZAUBERKÜNSTLER	TRICK	TRICK	1	260689999999991	4311
29	4	12	30	26	EVOLUTION	ERWEITERUNG	VERÄNDERUNG	0	755089999999991	11287
29	4	12	31	40	KERZE	DOCHT	DOCHT	1	146370000000019	2212
29	4	12	32	5	BINDUNG	BABY		0	-1	-1
29	4	12	33	33	ERÖFFNUNG	GRÜNDUNG		0	-1	-1
29	4	12	34	4	KLOSTER	EINSCHRÄNKUNG	MÖNCH	0	3501	5613
29	4	12	35	18	PARTY	THEKE		0	-1	-1
29	4	12	36	38	ABEND	MORGEN	MORGEN	1	684679999999981	8579
29	4	12	37	27	BEEINFLUSSUNG	VERMARKTUNG		0	-1	-1
29	4	12	38	11	PROGRAMM	KINO		0	-1	-1
29	4	12	39	9	ADER	GESTEIN	GESTEIN	1	3976	5922
29	4	12	40	22	PARTEI	ABSTIMMUNG	ABSTIMMUNG	1	345310000000009	7973
29	5	13	1	6	BEGEISTERUNG	GEFÜHL		0	-1	-1
29	5	13	2	12	TRAINER	STIL		0	-1	-1
29	5	13	3	15	VERBRÜDERUNG	ENTSCHULDIGUNG		0	-1	-1
29	5	13	4	37	FLAMME	LEUCHTE	FEUER	0	924129999999981	9999
29	5	13	5	13	ZAHLUNG	QUITTUNG		0	-1	-1
29	5	13	6	28	NACHRICHT	GEBURTSTAG		0	-1	-1
29	5	13	7	10	MILCH	KÄSE		0	-1	-1
29	5	13	8	9	STALL	KUH	KUH	1	9120	10136
29	5	13	9	27	SUBSTANZ	SEELE		0	-1	-1
29	5	13	10	16	TRAINING	PULS		0	-1	-1
29	5	13	11	34	FRAU	BLUSE		0	-1	-1
29	5	13	12	14	MUSIK	OPER		0	-1	-1
29	5	13	13	20	ZAHL	PHYSIK		0	-1	-1
29	5	13	14	24	ENTSCHLOSSENHEIT	DURCHSETZUNG		0	-1	-1
29	5	13	15	35	ZUCKER	SPEISE		0	-1	-1
29	5	13	16	7	KRANZ	NEST	ROSEN	0	662379999999981	8122
29	5	13	17	26	KUNSTWERK	AUFMACHUNG	ARTIST	0	854309999999963	10719
29	5	13	18	30	HASS	GEFECHT	GEFECHT	1	184709999999963	3647
29	5	13	19	17	WAFFE	KRIEG	KRIEG	1	203909999999963	2791
29	5	13	20	5	AUFTAKT	SPIEL	SPIEL	1	312809999999963	5072
29	5	13	21	23	STREIK	KONFLIKT	AUSEINANDERSETZUNG	0	350140000000037	10175
29	5	13	22	11	DOKUMENT	BESCHEINIGUNG		0	-1	-1
29	5	13	23	29	KONJUNKTUR	DIAGNOSE	DIAGNOSE	1	835909999999963	15418
29	5	13	24	36	KLEINIGKEIT	WAAGE		0	-1	-1
29	5	13	25	25	GERICHTSHOF	UNWAHRHEIT		0	-1	-1
29	5	13	26	21	REVOLUTION	WIDERSTAND		0	-1	-1
29	5	13	27	4	SPRECHER	AUFRUF		0	-1	-1
29	5	13	28	38	SUBMISSION	ERNIEDRIGUNG	UNTERWERFUNG	0	695229999999981	11951
29	5	13	29	8	BEWUNDERUNG	SCHÖNHEIT		0	-1	-1
29	5	13	30	39	FREILASSUNG	AUFENTHALT		0	-1	-1
29	5	13	31	19	INSEL	URLAUBER		0	-1	-1
29	5	13	32	1	WAHNSINN	ANSTALT	ANSTALT	1	745109999999963	12170
29	5	13	33	2	PARK	VEGETATION		0	-1	-1
29	5	13	34	18	BEWERTUNG	KELLNERIN		0	-1	-1
29	5	13	35	40	REGENSCHIRM	BEDARF		0	-1	-1
29	5	13	36	31	TEICH	ÜBERSCHWEMMUNG		0	-1	-1
29	5	13	37	33	SENDER	NOTIZ		0	-1	-1
29	5	13	38	32	KLEIDERSCHRANK	HANDSCHUH		0	-1	-1
29	5	13	39	22	WIEDERHERSTELLUNG	VERSCHLECHTERUNG		0	-1	-1
29	5	13	40	3	OZEAN	KRABBE		0	-1	-1
29	6	14	1	16	FREUNDSCHAFT	GEFÄHRTE		0	-1	-1
29	6	14	2	23	FLÜCHTLING	ASYL	ASYL	1	328229999999981	4759
29	6	14	3	28	SCHLÄGER	KRIMINALITÄT		0	-1	-1
29	6	14	4	4	INFLATION	ENTWERTUNG	ENTWERTUNG	1	439259999999963	8046
29	6	14	5	36	SÄUFER	WIRT		0	-1	-1
29	6	14	6	7	VORBEREITUNG	VERÖFFENTLICHUNG		0	-1	-1
29	6	14	7	34	NACHBARSCHAFT	HECKE	HECKE	1	262879999999981	3527
29	6	14	8	35	LIST	NAZI	NAZI	1	276729999999981	4023
29	6	14	9	20	ERKLÄRUNG	WISSENSCHAFT		0	-1	-1
29	6	14	10	30	DIAKONIE	VERSORGUNG	VERSORGUNG	1	379140000000037	6253
29	6	14	11	21	UNABHÄNGIGKEIT	SELBSTBESTIMMUNG	MÜNDIGKEIT	0	101592000000002	16359
29	6	14	12	39	GESELLSCHAFT	EINHEIT		0	-1	-1
29	6	14	13	1	GEMEINSCHAFT	ZUSAMMENARBEIT		0	-1	-1
29	6	14	14	32	SCHLUSSFOLGERUNG	KONSEQUENZ		0	-1	-1
29	6	14	15	26	RASSE	NATIONALIST	IDEOLOGIE	0	123830999999996	15063
29	6	14	16	2	SOLO	MUSIKINSTRUMENT	ORCHESTER	0	4794	8191
29	6	14	17	12	UNHEIL	ALPTRAUM		0	-1	-1
29	6	14	18	15	LAMM	MITTAGESSEN	FESTMAHL	0	15880	18444
29	6	14	19	24	VATER	VORBILD	MUTTER	0	835129999999981	9391
29	6	14	20	5	GANG	TOR		0	-1	-1
29	6	14	21	19	MINIMUM	NOTWENDIGKEIT	NOTWENDIGKEIT	1	993609999999963	15887
29	6	14	22	22	AUTOR	ERFINDUNG	VERFASSER	0	239129999999981	5063
29	6	14	23	11	PRÄDIKAT	PRIMA		0	-1	-1
29	6	14	24	6	LIMIT	MAXIMUM		0	-1	-1
29	6	14	25	17	TECHNOLOGIE	GEHIRNWÄSCHE		0	-1	-1
29	6	14	26	10	SCHMUGGEL	IMPORT	IMPORT	1	213159999999963	4812
29	6	14	27	3	IDIOT	UNSINN		0	-1	-1
29	6	14	28	33	KNOBLAUCH	VAMPIR	VAMPIR	1	189329999999981	3101
29	6	14	29	18	KONFRONTATION	RACHE	AUSEINANDERSETZUN	0	155352999999998	20003
29	6	14	30	14	WANGE	CHRIST	CHRIST	1	747000000001863	3910
29	6	14	31	37	PARLAMENT	KANZLER	DEMOKRATIE	0	109892000000002	12549
29	6	14	32	25	FRIEDEN	ALLIANZ		0	-1	-1
29	6	14	33	31	TOD	NOTWEHR		0	-1	-1
29	6	14	34	13	URLAUB	AUSFALL		0	-1	-1
29	6	14	35	38	ZELT	ZIRKUS		0	-1	-1
29	6	14	36	29	FAUST	GEWALT		0	-1	-1
29	6	14	37	27	HINDERUNG	SIEGEL		0	-1	-1
29	6	14	38	8	EXPERIMENT	UNTERSUCHUNG		0	-1	-1
29	6	14	39	9	INTENSIVSTATION	KRANKENHAUS	KLINIK	0	366329999999981	15199
29	6	14	40	40	LEBER	ORGAN	ORGAN	1	170070000000019	2575
29	7	15	1	12	TECHNIKER	INGENIEUR	INGENIEUR	1	234320000000019	8119
29	7	15	2	16	SONNE	GRAD	MOND	0	122874000000004	13198
29	7	15	3	27	KUNST	ARTIST	ARTIST	1	645620000000019	8209
29	7	15	4	10	ZOO	BÄR	BÄR	1	146240000000037	2129
29	7	15	5	37	BEFRAGUNG	MEHRHEIT		0	-1	-1
29	7	15	6	9	SUBKULTUR	UNTERGRUND	UNTERGRUND	1	383140000000037	6114
29	7	15	7	11	SCHÄTZUNG	SPEKULATION		0	-1	-1
29	7	15	8	40	BEARBEITUNG	HONORAR		0	-1	-1
29	7	15	9	14	REGIME	ZERSCHLAGUNG	ABSETZUNG	0	132074000000004	15887
29	7	15	10	20	REGENBOGEN	FARBE		0	-1	-1
29	7	15	11	34	PATRIOTISMUS	EXTREMISMUS	EXTREMISMUS	1	527920000000019	14607
29	7	15	12	21	AUSEINANDERSETZUNG	ÜBERLEGUNG		0	-1	-1
29	7	15	13	15	TRITT	SOHLE		0	-1	-1
29	7	15	14	7	DONNER	BLITZ	BLITZ	1	155179999999981	3099
29	7	15	15	1	PYRAMIDE	ARCHITEKTUR	ARCHITEKTUR	1	1343.5	5130
29	7	15	16	38	GEGNER	WAFFENSTILLSTAND		0	-1	-1
29	7	15	17	33	TAGEBUCH	BIOGRAPHIE	AUTOBIOGRAPHIE	0	311840000000037	9399
29	7	15	18	23	OPPOSITION	VERWEIGERUNG	ABLEHNUNG	0	691040000000037	16142
29	7	15	19	5	STÜTZE	BEGLEITER		0	-1	-1
29	7	15	20	6	MANDANT	RECHT	GERICHT	0	166474000000004	20001
29	7	15	21	8	GELIEBTE	GEHEIMNIS	GEHEIMNIS	1	523720000000019	8341
29	7	15	22	2	UNTERSCHRIFT	FORMULAR		0	-1	-1
29	7	15	23	32	FORMEL	BERECHNUNG	PHYSIK	0	563940000000037	7348
29	7	15	24	18	ERNÄHRUNG	EIWEIß		0	-1	-1
29	7	15	25	29	INTERVENTION	STREIT		0	-1	-1
29	7	15	26	36	INFORMATIK	PROGRAMMIERUNG	PROGRAMMIEREN	0	851940000000037	12717
29	7	15	27	22	STROH	WALDBRAND		0	-1	-1
29	7	15	28	4	BRILLE	KRAWATTE		0	-1	-1
29	7	15	29	26	POLIZEI	EINSATZ	EINSATZ	1	1721	3690
29	7	15	30	31	ERMITTLUNG	SCHULD	FESTSTELLUNG	0	326329999999981	5399
29	7	15	31	39	DESSERT	HONIG		0	-1	-1
29	7	15	32	30	ERDBALL	WELTKARTE	LANDKARTE	0	4687.5	9871
29	7	15	33	3	VORSTAND	LEITER	VORSITZENDER	0	784029999999981	12512
29	7	15	34	13	WANDEL	ZWISCHENZEIT		0	-1	-1
29	7	15	35	35	GOTT	VEREHRUNG	VEREHRUNG	1	549529999999981	8191
29	7	15	36	24	AKTEUR	DRAMATIK		0	-1	-1
29	7	15	37	25	DRECK	VERUNREINIGUNG		0	-1	-1
29	7	15	38	17	KOOPERATION	MITHILFE		0	-1	-1
29	7	15	39	28	BILD	FOTO	FOTO	1	1535.5	3407
29	7	15	40	19	ARBEITER	EINKOMMEN		0	-1	-1
29	8	16	1	22	DIREKTION	BESCHLUSS		0	-1	-1
29	8	16	2	37	MÖRDER	SÜNDE		0	-1	-1
29	8	16	3	4	UNRECHT	BENACHTEILIGUNG		0	-1	-1
29	8	16	4	35	FREUDE	LUST		0	-1	-1
29	8	16	5	20	ANLAGE	RENDITE	RENDITE	1	248240000000037	3948
29	8	16	6	40	VIRUS	ERREGER	ERREGER	1	137540000000037	5450
29	8	16	7	13	JOURNALIST	PRESSEFREIHEIT		0	-1	-1
29	8	16	8	14	KOCH	OFEN	TOPF	0	2482	4562
29	8	16	9	5	NATION	EINIGKEIT	EINIGKEIT	1	544759999999963	6968
29	8	16	10	18	ASSISTENT	PROFESSION	PROFESSUR	0	10291.5	20001
29	8	16	11	26	PUBLIKUM	ZUSCHAUER		0	-1	-1
29	8	16	12	32	BAUER	FARM		0	-1	-1
29	8	16	13	21	RANG	HIERARCHIE	HIERARCHIE	1	176069999999925	6950
29	8	16	14	29	GERICHT	VERHANDLUNG		0	-1	-1
29	8	16	15	9	SCHNITT	FILM	FILM	1	288759999999963	4375
29	8	16	16	6	BEVÖLKERUNG	MASSE		0	-1	-1
29	8	16	17	23	BOSS	HEMD	HEMD	1	143230000000075	1918
29	8	16	18	12	KAPITALISMUS	KOMMUNISMUS	KOMMUNISMUS	1	2175.5	11103
29	8	16	19	16	BIRKE	LAUB	LAUB	1	143940000000037	2103
29	8	16	20	8	BEFUGNIS	ERMÄCHTIGUNG	BESCHEINIGUNG	0	944740000000037	11927
29	8	16	21	24	MODE	HOSE		0	-1	-1
29	8	16	22	15	VISUM	TOURISMUS		0	-1	-1
29	8	16	23	3	SEE	WASSER	BOOT	0	393519999999925	7575
29	8	16	24	11	PHASE	STADIUM	STADIUM	1	3007.5	5663
29	8	16	25	17	JUSTIZ	GLAUBWÜRDIGKEIT	INSTANZ	0	347959999999963	7007
29	8	16	26	38	PRIESTER	KATHEDRALE	KATHEDRALE	1	395140000000037	8946
29	8	16	27	39	FLIRT	ROMANTIK	ROMMANTIK	1	359640000000037	5820
29	8	16	28	10	FLÄCHE	ZENTRUM		0	-1	-1
29	8	16	29	31	EXEKUTION	ERSCHIEßUNG	ERSCHIESSUNG	1	2079.5	8904
29	8	16	30	2	GEFAHR	HAI	HAI	1	430059999999963	6582
29	8	16	31	27	ROUTE	HEIMWEG		0	-1	-1
29	8	16	32	28	BOOT	MATROSE		0	-1	-1
29	8	16	33	7	KOMMENTAR	PRESSE		0	-1	-1
29	8	16	34	1	BEHÖRDE	KÜNDIGUNG		0	-1	-1
29	8	16	35	30	AUSKUNFT	PROPAGANDA		0	-1	-1
29	8	16	36	36	BOMBE	TERRORIST	TERRORIST	1	170359999999963	3887
29	8	16	37	19	AFFÄRE	PARTNERSCHAFT	PARTNERSCHAFT	1	321540000000037	7103
29	8	16	38	34	STUDENT	KLAUSUR		0	-1	-1
29	8	16	39	33	VERGÜTUNG	GELD	GELD	1	209880000000075	2815
29	8	16	40	25	CHARAKTER	OFFENHEIT		0	-1	-1
								99
