## Supplementary material for "Vast amounts of encoded items nullify but do not reverse the effect of sleep on declarative memory": Dataset: PAL_29_1_3.xlsx

### Sheet: Tabelle1
VP_Nr(str)	Block(str)	VersioN(str)	counter(str)	pair_code(str)	cue(str)	correct_answer(str)	answer(str)	accuracy(str)	reactiontime1(str)	reactiontime2(str)
29	1	9	1	29	RHEUMATISMUS	IMMUNITÄT	IMMUNITÄT	1	13852	16368		Händig umgewandelt (nicht mit Presentation)
29	1	9	2	17	SONATE	KLAVIER	KLAVIER	1	2903.4	4348
29	1	9	3	5	KAMERAD	OPFER	LOYALITÄT	0	15505	20001
29	1	9	4	33	ÄHNLICHKEIT	WIEDERHOLUNG		0	-1	-1
29	1	9	5	13	SARG	GRAB	GRAB	1	165489999999999	3167
29	1	9	6	14	VERANSTALTUNG	ÖFFENTLICHKEIT	PROGRAMM	0	463989999999999	6753
29	1	9	7	3	GITTER	BESCHRÄNKUNG	STAB	0	7997.7	20001
29	1	9	8	1	INSTANZ	GESETZGEBUNG	JUSTIZ	0	7602.2	9309
29	1	9	9	24	GANGSTER	VERBRECHEN	VERBRECHER	0	155689999999999	3198
29	1	9	10	27	STRICK	SCHLINGE	SCHLINGE	1	184410000000001	8142
29	1	9	11	38	SEILTÄNZER	SCHWERPUNKT		0	-1	-1
29	1	9	12	32	GLETSCHER	POL		0	-1	-1
29	1	9	13	35	AUFPRALL	FALL		0	-1	-1
29	1	9	14	19	VERBRENNUNG	PROZESSION		0	-1	-1
29	1	9	15	31	ANREGUNG	BEISPIEL	BEISPIEL	1	164770000000001	3167
29	1	9	16	22	TAKT	HARFE	HARFE	1	172789999999999	3855
29	1	9	17	4	TÜR	SCHRANK	SCHRANK	1	757589999999999	8976
29	1	9	18	34	REGEL	KOMBINATION		0	-1	-1
29	1	9	19	25	FINDIGKEIT	EINFALL		0	-1	-1
29	1	9	20	21	ORIENTIERUNG	AUSGANG	AUSGANG	1	174779999999999	3124
29	1	9	21	28	GEMÜT	HEITERKEIT		0	-1	-1
29	1	9	22	16	KRANKHEIT	SYMPTOM		0	-1	-1
29	1	9	23	9	KOCHTOPF	BÜGELEISEN	DECKEL	0	10039.9	10983
29	1	9	24	30	ZUGEHÖRIGKEIT	GENERATION		0	-1	-1
29	1	9	25	7	SPRÜHREGEN	FLUSS		0	-1	-1
29	1	9	26	18	WELLE	FLUT		0	-1	-1
29	1	9	27	8	ANHÄNGER	MEISTER	MEISTER	1	444789999999999	6248
29	1	9	28	15	BÜCHEREI	VERLEIH	LEIHEN	0	5728	6768
29	1	9	29	23	TOTSCHLAG	BRUTALITÄT		0	-1	-1
29	1	9	30	11	GESCHOSS	PFEIL	PFEIL	1	182189999999999	3830
29	1	9	31	20	KUMMER	TRAURIGKEIT		0	-1	-1
29	1	9	32	6	BÜRGSCHAFT	VOLLMACHT		0	-1	-1
29	1	9	33	26	DUFT	GERUCH	GERUCH	1	182179999999999	3456
29	1	9	34	10	VORTRAG	REDNER		0	-1	-1
29	1	9	35	12	HALLE	TURNIER		0	-1	-1
29	1	9	36	37	STUDIUM	WIRTSCHAFT		0	-1	-1
29	1	9	37	2	GEDULD	KONTROLLE		0	-1	-1
29	1	9	38	40	GESCHENK	UNDANK		0	-1	-1
29	1	9	39	36	VERZIERUNG	PALAST		0	-1	-1
29	1	9	40	39	ABRECHNUNG	BANKIER	BANKIER	1	352390000000002	4820
29	2	10	1	22	LIEGE	VERANDA		0	-1	-1
29	2	10	2	30	PASSION	ORGASMUS	LEIDENSCHAFT	0	236480000000005	5920
29	2	10	3	13	GENAUIGKEIT	AUFMERKSAMKEIT	PRÄZISION	0	657389999999991	8494
29	2	10	4	12	ZENTIMETER	METER	METER	1	113589999999991	1824
29	2	10	5	34	VERDROSSENHEIT	RESIGNATION		0	-1	-1
29	2	10	6	39	ERMORDUNG	GESTÄNDNIS		0	-1	-1
29	2	10	7	21	ELITE	VERMÖGEN	VERMÖGEN	1	1616	3600
29	2	10	8	23	SCHNORCHEL	ATLANTIK	TAUCHEN	0	1567	2463
29	2	10	9	16	STRICH	SKIZZE	KREIS	0	5136	6344
29	2	10	10	27	MONSTER	MUT	MUT	1	1135.5	1635
29	2	10	11	10	MAGEN	RESTAURANT		0	-1	-1
29	2	10	12	36	GESCHLECHT	MANN	ALTER	0	286789999999991	3576
29	2	10	13	5	ANZUG	BÖRSE		0	-1	-1
29	2	10	14	1	PROGNOSE	GEWISSHEIT		0	-1	-1
29	2	10	15	29	ZUSPITZUNG	PUNKT	PUNKT	1	193380000000005	2936
29	2	10	16	15	PATIENT	THERAPIE		0	-1	-1
29	2	10	17	11	DIREKTOR	GESCHÄFT	ENTSCHEIDUNG	0	576280000000005	7189
29	2	10	18	14	ZUSAMMENHANG	VORZEICHEN		0	-1	-1
29	2	10	19	32	SCHIFFBRUCH	UNGLÜCKSFALL		0	-1	-1
29	2	10	20	35	VERLAUF	ENDUNG		0	-1	-1
29	2	10	21	20	SPIRALE	FRUCHTBARKEIT	FRUCHTBARKEIT	1	167719999999995	5303
29	2	10	22	25	PARADIES	MENSCH		0	-1	-1
29	2	10	23	24	MAKEL	SELBSTBEWUSSTSEIN		0	-1	-1
29	2	10	24	7	LOYALITÄT	BRUDER	BRUDER	1	222410000000009	3032
29	2	10	25	38	REDAKTEUR	KORRESPONDENZ		0	-1	-1
29	2	10	26	18	FASCHIST	IDEOLOGIE		0	12563	20001
29	2	10	27	17	KÄFER	RUINE	INSEKT	0	1990	3069
29	2	10	28	28	ANKÜNDIGUNG	EXAMEN	EXAMEN	1	609610000000009	7896
29	2	10	29	2	KAMERADSCHAFT	PARTNER		0	-1	-1
29	2	10	30	26	POLITIKER	ZUVERSICHT		0	-1	-1
29	2	10	31	3	LINIE	BUS	KREIS	0	312810000000009	3744
29	2	10	32	37	NEUROSE	PSYCHOLOGIE	PSYCHIATRIE	0	622410000000009	10840
29	2	10	33	9	VOLK	GEMEINDE	VERSAMMLUNG	0	189430000000005	3719
29	2	10	34	33	OPERATION	KOMA		0	-1	-1
29	2	10	35	6	ABSCHLUSS	PROJEKT	ZUKUNFT	0	234389999999991	3533
29	2	10	36	4	FAHRT	AUTOBAHN		0	-1	-1
29	2	10	37	8	UMARMUNG	INTEGRATION		0	-1	-1
29	2	10	38	19	DROGE	VERHEIMLICHUNG		0	-1	-1
29	2	10	39	31	SAMT	STOFF	WEICH	0	200360000000009	2644
29	2	10	40	40	PEITSCHE	MISSHANDLUNG	MISSHANDLUNG	1	1944	4456
29	3	11	1	3	COMPUTER	ZEITVERTREIB		0	-1	-1
29	3	11	2	7	BODEN	FUND		0	-1	-1
29	3	11	3	17	HANDSCHRIFT	BUCHSTABE	BUCHSTABE	1	399920000000019	5303
29	3	11	4	11	SCHEIDUNG	INSTABILITÄT	INSTABILITÄT	1	288710000000009	4783
29	3	11	5	12	ATOM	MOLEKÜL	MOLEKÜL	1	144139999999991	3289
29	3	11	6	1	SCHALTER	FLUGHAFEN		0	-1	-1
29	3	11	7	23	KATEGORIE	GÜLTIGKEIT		0	-1	-1
29	3	11	8	8	REKORD	ARBEITSLOSIGKEIT	ARBEITSLOSIGKEIT	1	2340.5	4999
29	3	11	9	13	FEHLTRITT	VERANTWORTUNG		0	-1	-1
29	3	11	10	20	VATERUNSER	RELIGION	GEBET	0	714320000000019	7671
29	3	11	11	40	WIND	ELEMENT		0	-1	-1
29	3	11	12	32	KRAMPF	BEIN	BEIN	1	191920000000019	4639
29	3	11	13	19	BEGNADIGUNG	DROHUNG		0	-1	-1
29	3	11	14	5	INSTITUTION	ABTEILUNG		0	-1	-1
29	3	11	15	2	UNTAUGLICHKEIT	FAHRER		0	-1	-1
29	3	11	16	24	AUSSCHAU	GIPFEL		0	-1	-1
29	3	11	17	15	ATTRAKTION	WELTWUNDER		0	-1	-1
29	3	11	18	16	TRAKTOR	LENKSTANGE		0	-1	-1
29	3	11	19	27	DOLCH	STICH	STICH	1	118320000000019	2695
29	3	11	20	26	HAND	GESTE		0	-1	-1
29	3	11	21	38	WEG	WILLE		0	-1	-1
29	3	11	22	6	AMATEUR	HOBBY	HOBBY	1	132710000000009	2527
29	3	11	23	14	LEISTUNG	PROVISION		0	-1	-1
29	3	11	24	36	WALZER	GALA		0	-1	-1
29	3	11	25	9	WAHL	GREMIUM	PARTEI	0	4682.5	5773
29	3	11	26	25	PHILOSOPHIE	SINN		0	-1	-1
29	3	11	27	4	MEDAILLE	WETTBEWERB		0	-1	-1
29	3	11	28	30	STRATEGIE	NÄHERUNG		0	-1	-1
29	3	11	29	21	GANS	ENTE		0	-1	-1
29	3	11	30	22	KARTE	HINDERNIS	ORIENTIERUNG	0	953860000000009	11015
29	3	11	31	34	SYMBOL	WAPPEN		0	-1	-1
29	3	11	32	28	VERSEUCHUNG	RATTE		0	-1	-1
29	3	11	33	10	ZULASSUNG	NACHWEIS	BESCHEINIGUNG	0	172439999999991	3975
29	3	11	34	31	KOPPEL	STIER	STIER	1	1887	3383
29	3	11	35	29	BUDE	KÜHLSCHRANK	KÜHLSCHRANK	1	243920000000019	4943
29	3	11	36	35	BEHANDLUNG	MANDEL		0	-1	-1
29	3	11	37	33	STURZ	REGIERUNG		0	-1	-1
29	3	11	38	39	GEWINNUNG	WERBER		0	-1	-1
29	3	11	39	37	HIRTE	SCHAF		0	-1	-1
29	3	11	40	18	TREIBSTOFF	KILOMETER	KOLIMETER	1	333520000000019	4834
29	4	12	1	16	FREUNDIN	ZÄRTLICHKEIT	ZÄRTLICHKEIT	1	292939999999991	5590
29	4	12	2	23	JUGEND	SCHWIMMBAD		0	-1	-1
29	4	12	3	1	EMPFINDUNG	GELASSENHEIT		0	-1	-1
29	4	12	4	26	EVOLUTION	ERWEITERUNG		0	-1	-1
29	4	12	5	21	LIKÖR	SEKT	SEKT	1	134720000000019	1983
29	4	12	6	22	PARTEI	ABSTIMMUNG	WAHL	0	407129999999981	11791
29	4	12	7	5	BINDUNG	BABY		0	-1	-1
29	4	12	8	2	GENIE	MATHEMATIK	MATHEMATIK	1	168729999999981	3391
29	4	12	9	34	BLEI	STAHL	METALL	0	489539999999991	6513
29	4	12	10	27	BEEINFLUSSUNG	VERMARKTUNG		0	-1	-1
29	4	12	11	15	VERHAFTUNG	KLINGE		0	-1	-1
29	4	12	12	37	INVESTITION	KONZERN	PROFIT	0	200739999999991	3383
29	4	12	13	9	ADER	GESTEIN	GESTEIN	1	170139999999991	3221
29	4	12	14	20	HORN	WARNUNG	WARNUNG	1	547929999999981	7007
29	4	12	15	25	BESTATTUNG	SELBSTMORD		0	-1	-1
29	4	12	16	32	KOORDINATION	HANDHABUNG		0	-1	-1
29	4	12	17	13	STAAT	UNTERSTÜTZUNG	UNTERSTÜTZUNG	1	315089999999991	6111
29	4	12	18	24	ALARM	ÜBUNG	ÜBUNG	1	557579999999981	7167
29	4	12	19	10	ZAUBERKÜNSTLER	TRICK	TRICK	1	606339999999991	10607
29	4	12	20	14	SCHLAFWANDELN	UNWIRKLICHKEIT		0	-1	-1
29	4	12	21	18	PARTY	THEKE		0	-1	-1
29	4	12	22	35	NOTLAGE	DILEMMA		0	-1	-1
29	4	12	23	17	BEGRÜNDER	PRÄSIDENT	URHEBER	0	756970000000019	9871
29	4	12	24	6	SCHLACHTUNG	SCHWEIN		0	-1	-1
29	4	12	25	30	DORF	ISOLATION	ABGESCHIEDENHEIT	0	816729999999981	12760
29	4	12	26	33	ERÖFFNUNG	GRÜNDUNG		0	-1	-1
29	4	12	27	8	KARTELL	KONSENS		0	-1	-1
29	4	12	28	7	HIRN	STUDIE	FORSCHUNG	0	147139999999991	3963
29	4	12	29	12	HÖLLE	MYTHOS	MYTHOS	1	143529999999981	2669
29	4	12	30	31	REICH	PROFIT		0	-1	-1
29	4	12	31	39	ORDNUNG	ZUCHT		0	-1	-1
29	4	12	32	4	KLOSTER	EINSCHRÄNKUNG	MÖNCH	0	146329999999981	3906
29	4	12	33	36	EINSPARUNG	RECHNUNG		0	-1	-1
29	4	12	34	38	ABEND	MORGEN	DÄMMERUNG	0	951929999999981	11151
29	4	12	35	3	BEIFALL	APPLAUS	APPLAUS	1	165070000000019	3903
29	4	12	36	11	PROGRAMM	KINO		0	-1	-1
29	4	12	37	19	BAHNSTEIG	ANPASSUNG	ANPASSUNG	1	259939999999991	5703
29	4	12	38	29	MOTOR	INDUSTRIALISIERUNG		0	-1	-1
29	4	12	39	28	UNSTERBLICHKEIT	AUFERSTEHUNG	WIEDERAUFERSTEHUNG	0	631539999999991	11731
29	4	12	40	40	KERZE	DOCHT	DOCHT	1	182339999999991	2751
29	5	13	1	3	OZEAN	KRABBE		0	-1	-1
29	5	13	2	38	SUBMISSION	ERNIEDRIGUNG	UNTERDRÜCKUNG	0	631929999999981	8831
29	5	13	3	20	ZAHL	PHYSIK		0	-1	-1
29	5	13	4	34	FRAU	BLUSE		0	-1	-1
29	5	13	5	2	PARK	VEGETATION		0	-1	-1
29	5	13	6	11	DOKUMENT	BESCHEINIGUNG		0	-1	-1
29	5	13	7	15	VERBRÜDERUNG	ENTSCHULDIGUNG		0	-1	-1
29	5	13	8	7	KRANZ	NEST	ROSE	0	101489000000004	11527
29	5	13	9	14	MUSIK	OPER		0	-1	-1
29	5	13	10	29	KONJUNKTUR	DIAGNOSE	DIAGNOSE	1	5662.5	7863
29	5	13	11	40	REGENSCHIRM	BEDARF		0	-1	-1
29	5	13	12	24	ENTSCHLOSSENHEIT	DURCHSETZUNG		0	-1	-1
29	5	13	13	30	HASS	GEFECHT	GEFECHT	1	2159.5	3647
29	5	13	14	36	KLEINIGKEIT	WAAGE		0	-1	-1
29	5	13	15	32	KLEIDERSCHRANK	HANDSCHUH		0	-1	-1
29	5	13	16	35	ZUCKER	SPEISE		0	-1	-1
29	5	13	17	1	WAHNSINN	ANSTALT	ANSTALT	1	3595.5	5419
29	5	13	18	18	BEWERTUNG	KELLNERIN		0	-1	-1
29	5	13	19	22	WIEDERHERSTELLUNG	VERSCHLECHTERUNG	RESTAURATION	0	517770000000019	7527
29	5	13	20	17	WAFFE	KRIEG		0	-1	-1
29	5	13	21	19	INSEL	URLAUBER		0	-1	-1
29	5	13	22	27	SUBSTANZ	SEELE		0	-1	-1
29	5	13	23	37	FLAMME	LEUCHTE		0	-1	-1
29	5	13	24	23	STREIK	KONFLIKT	AUSEINANDERSETZUNG	0	2861.5	5731
29	5	13	25	10	MILCH	KÄSE		0	-1	-1
29	5	13	26	26	KUNSTWERK	AUFMACHUNG		0	-1	-1
29	5	13	27	13	ZAHLUNG	QUITTUNG		0	-1	-1
29	5	13	28	33	SENDER	NOTIZ		0	-1	-1
29	5	13	29	31	TEICH	ÜBERSCHWEMMUNG		0	-1	-1
29	5	13	30	39	FREILASSUNG	AUFENTHALT		0	-1	-1
29	5	13	31	6	BEGEISTERUNG	GEFÜHL		0	-1	-1
29	5	13	32	8	BEWUNDERUNG	SCHÖNHEIT		0	-1	-1
29	5	13	33	21	REVOLUTION	WIDERSTAND		0	-1	-1
29	5	13	34	12	TRAINER	STIL		0	-1	-1
29	5	13	35	28	NACHRICHT	GEBURTSTAG		0	-1	-1
29	5	13	36	9	STALL	KUH	PFERD	0	131657000000002	17735
29	5	13	37	25	GERICHTSHOF	UNWAHRHEIT		0	-1	-1
29	5	13	38	4	SPRECHER	AUFRUF		0	-1	-1
29	5	13	39	5	AUFTAKT	SPIEL	SPIEL	1	4047.5	5447
29	5	13	40	16	TRAINING	PULS		0	-1	-1
29	6	14	1	28	SCHLÄGER	KRIMINALITÄT		0	-1	-1
29	6	14	2	11	PRÄDIKAT	PRIMA		0	-1	-1
29	6	14	3	7	VORBEREITUNG	VERÖFFENTLICHUNG		0	-1	-1
29	6	14	4	3	IDIOT	UNSINN		0	-1	-1
29	6	14	5	10	SCHMUGGEL	IMPORT	IMPORT	1	2317.5	3357
29	6	14	6	14	WANGE	CHRIST	CHRIST	1	201570000000019	2961
29	6	14	7	21	UNABHÄNGIGKEIT	SELBSTBESTIMMUNG		0	-1	-1
29	6	14	8	40	LEBER	ORGAN	ORGAN	1	198370000000019	2985
29	6	14	9	19	MINIMUM	NOTWENDIGKEIT		0	-1	-1
29	6	14	10	20	ERKLÄRUNG	WISSENSCHAFT		0	-1	-1
29	6	14	11	39	GESELLSCHAFT	EINHEIT		0	-1	-1
29	6	14	12	34	NACHBARSCHAFT	HECKE	HECKE	1	219279999999981	3003
29	6	14	13	15	LAMM	MITTAGESSEN		0	-1	-1
29	6	14	14	25	FRIEDEN	ALLIANZ		0	-1	-1
29	6	14	15	30	DIAKONIE	VERSORGUNG	VERSORGUNG	1	309479999999981	9487
29	6	14	16	26	RASSE	NATIONALIST	IDEOLOGIE	0	748770000000019	9105
29	6	14	17	16	FREUNDSCHAFT	GEFÄHRTE		0	-1	-1
29	6	14	18	17	TECHNOLOGIE	GEHIRNWÄSCHE		0	-1	-1
29	6	14	19	23	FLÜCHTLING	ASYL	ASYL	1	2695.5	5495
29	6	14	20	37	PARLAMENT	KANZLER		0	-1	-1
29	6	14	21	29	FAUST	GEWALT		0	-1	-1
29	6	14	22	5	GANG	TOR		0	-1	-1
29	6	14	23	13	URLAUB	AUSFALL		0	-1	-1
29	6	14	24	2	SOLO	MUSIKINSTRUMENT	ORCHESTER	0	533959999999963	9135
29	6	14	25	33	KNOBLAUCH	VAMPIR	VAMPIR	1	203170000000019	4735
29	6	14	26	4	INFLATION	ENTWERTUNG	ENTWERTUNG	1	1847.5	4787
29	6	14	27	18	KONFRONTATION	RACHE	AUSEINANDERSETZUNG	0	9795.5	12683
29	6	14	28	27	HINDERUNG	SIEGEL		0	-1	-1
29	6	14	29	35	LIST	NAZI	NAZI	1	203370000000019	3241
29	6	14	30	24	VATER	VORBILD		0	-1	-1
29	6	14	31	36	SÄUFER	WIRT		0	-1	-1
29	6	14	32	12	UNHEIL	ALPTRAUM		0	-1	-1
29	6	14	33	1	GEMEINSCHAFT	ZUSAMMENARBEIT		0	-1	-1
29	6	14	34	31	TOD	NOTWEHR		0	-1	-1
29	6	14	35	32	SCHLUSSFOLGERUNG	KONSEQUENZ		0	-1	-1
29	6	14	36	22	AUTOR	ERFINDUNG	VERFASSER	0	221959999999963	4923
29	6	14	37	6	LIMIT	MAXIMUM		0	-1	-1
29	6	14	38	38	ZELT	ZIRKUS		0	-1	-1
29	6	14	39	9	INTENSIVSTATION	KRANKENHAUS	KRANKENHAUS	1	687020000000019	8879
29	6	14	40	8	EXPERIMENT	UNTERSUCHUNG		0	-1	-1
29	7	15	1	27	KUNST	ARTIST	ARTIST	1	13010.5	15501
29	7	15	2	33	TAGEBUCH	BIOGRAPHIE	BIOGRAPHIE	1	527979999999981	8095
29	7	15	3	12	TECHNIKER	INGENIEUR	INGENIEUR	1	1773.5	3696
29	7	15	4	39	DESSERT	HONIG		0	-1	-1
29	7	15	5	40	BEARBEITUNG	HONORAR		0	-1	-1
29	7	15	6	3	VORSTAND	LEITER	VORSITZENDER	0	200759999999963	6391
29	7	15	7	35	GOTT	VEREHRUNG	VEREHRUNG	1	583159999999963	8315
29	7	15	8	1	PYRAMIDE	ARCHITEKTUR	ARCHITEKTUR	1	154079999999981	5820
29	7	15	9	19	ARBEITER	EINKOMMEN		0	-1	-1
29	7	15	10	14	REGIME	ZERSCHLAGUNG		0	-1	-1
29	7	15	11	26	POLIZEI	EINSATZ	EINSATZ	1	1677	2975
29	7	15	12	25	DRECK	VERUNREINIGUNG		0	-1	-1
29	7	15	13	10	ZOO	BÄR	BÄR	1	149579999999981	2271
29	7	15	14	20	REGENBOGEN	FARBE		0	-1	-1
29	7	15	15	34	PATRIOTISMUS	EXTREMISMUS	NATIONALISMUS	0	269579999999981	5967
29	7	15	16	28	BILD	FOTO	FOTO	1	1535	2199
29	7	15	17	9	SUBKULTUR	UNTERGRUND	UNTERGRUND	1	238990000000037	3933
29	7	15	18	7	DONNER	BLITZ	BLITZ	1	137029999999981	2362
29	7	15	19	23	OPPOSITION	VERWEIGERUNG	ABLEHNUNG	0	335879999999981	4878
29	7	15	20	16	SONNE	GRAD		0	-1	-1
29	7	15	21	4	BRILLE	KRAWATTE		0	-1	-1
29	7	15	22	22	STROH	WALDBRAND		0	-1	-1
29	7	15	23	6	MANDANT	RECHT	GERICHT	0	759779999999981	9375
29	7	15	24	37	BEFRAGUNG	MEHRHEIT		0	-1	-1
29	7	15	25	32	FORMEL	BERECHNUNG	PHYSIK	0	215979999999981	3743
29	7	15	26	15	TRITT	SOHLE		0	-1	-1
29	7	15	27	2	UNTERSCHRIFT	FORMULAR		0	-1	-1
29	7	15	28	18	ERNÄHRUNG	EIWEIß		0	-1	-1
29	7	15	29	13	WANDEL	ZWISCHENZEIT		0	-1	-1
29	7	15	30	36	INFORMATIK	PROGRAMMIERUNG		0	-1	-1
29	7	15	31	38	GEGNER	WAFFENSTILLSTAND		0	-1	-1
29	7	15	32	5	STÜTZE	BEGLEITER		0	-1	-1
29	7	15	33	30	ERDBALL	WELTKARTE	LANDKARTE	0	577029999999981	7769
29	7	15	34	21	AUSEINANDERSETZUNG	ÜBERLEGUNG		0	-1	-1
29	7	15	35	11	SCHÄTZUNG	SPEKULATION		0	-1	-1
29	7	15	36	17	KOOPERATION	MITHILFE	ZUSAMMENARBEIT	0	3766.5	11079
29	7	15	37	24	AKTEUR	DRAMATIK		0	-1	-1
29	7	15	38	8	GELIEBTE	GEHEIMNIS	GEHEIMNIS	1	536779999999981	8019
29	7	15	39	31	ERMITTLUNG	SCHULD		0	-1	-1
29	7	15	40	29	INTERVENTION	STREIT		0	-1	-1
29	8	16	1	35	FREUDE	LUST		0	-1	-1
29	8	16	2	27	ROUTE	HEIMWEG		0	-1	-1
29	8	16	3	36	BOMBE	TERRORIST	TERRORIST	1	223190000000037	4098
29	8	16	4	2	GEFAHR	HAI	HAI	1	134619999999925	2089
29	8	16	5	29	GERICHT	VERHANDLUNG		0	-1	-1
29	8	16	6	9	SCHNITT	FILM		0	-1	-1
29	8	16	7	15	VISUM	TOURISMUS		0	-1	-1
29	8	16	8	18	ASSISTENT	PROFESSION	ARZT	0	704840000000037	8478
29	8	16	9	25	CHARAKTER	OFFENHEIT		0	-1	-1
29	8	16	10	11	PHASE	STADIUM	STADIUM	1	186959999999963	4216
29	8	16	11	12	KAPITALISMUS	KOMMUNISMUS	KOMMUNISMUS	1	1843	4471
29	8	16	12	28	BOOT	MATROSE		0	-1	-1
29	8	16	13	21	RANG	HIERARCHIE	HIERARCHIE	1	190190000000037	4771
29	8	16	14	32	BAUER	FARM		0	-1	-1
29	8	16	15	24	MODE	HOSE		0	-1	-1
29	8	16	16	34	STUDENT	KLAUSUR		0	-1	-1
29	8	16	17	4	UNRECHT	BENACHTEILIGUNG		0	-1	-1
29	8	16	18	19	AFFÄRE	PARTNERSCHAFT	PARTNERSCHAFT	1	988890000000037	13697
29	8	16	19	5	NATION	EINIGKEIT	BOTSCHAFTER	0	128798000000007	18688
29	8	16	20	30	AUSKUNFT	PROPAGANDA		0	-1	-1
29	8	16	21	31	EXEKUTION	ERSCHIEßUNG	ERSCHIESSUNG	1	2232	4904
29	8	16	22	14	KOCH	OFEN	TOPF	0	187030000000075	3288
29	8	16	23	33	VERGÜTUNG	GELD	GELD	1	171959999999963	2254
29	8	16	24	20	ANLAGE	RENDITE	RENDITE	1	238390000000037	4376
29	8	16	25	22	DIREKTION	BESCHLUSS		0	-1	-1
29	8	16	26	40	VIRUS	ERREGER	ERREGER	1	211130000000075	6400
29	8	16	27	1	BEHÖRDE	KÜNDIGUNG		0	-1	-1
29	8	16	28	23	BOSS	HEMD	HEMD	1	1407.5	2029
29	8	16	29	26	PUBLIKUM	ZUSCHAUER		0	-1	-1
29	8	16	30	7	KOMMENTAR	PRESSE		0	-1	-1
29	8	16	31	6	BEVÖLKERUNG	MASSE	GEMEINSCAHFT	0	8168	11312
29	8	16	32	17	JUSTIZ	GLAUBWÜRDIGKEIT	INSTANZ	0	1471	4903
29	8	16	33	37	MÖRDER	SÜNDE		0	-1	-1
29	8	16	34	38	PRIESTER	KATHEDRALE	KATHEDRALE	1	246380000000075	4232
29	8	16	35	8	BEFUGNIS	ERMÄCHTIGUNG	BESCHEINIGUNG	0	549580000000075	8152
29	8	16	36	13	JOURNALIST	PRESSEFREIHEIT		0	-1	-1
29	8	16	37	16	BIRKE	LAUB	LAUB	1	187080000000075	2575
29	8	16	38	3	SEE	WASSER		0	-1	-1
29	8	16	39	39	FLIRT	ROMANTIK	ROMANTIK	1	475990000000037	9824
29	8	16	40	10	FLÄCHE	ZENTRUM		0	-1	-1
