## Supplementary material for "Vast amounts of encoded items nullify but do not reverse the effect of sleep on declarative memory": Dataset: PAL_29_2_2.xlsx

### Sheet: Tabelle1
VP_Nr	Block	VersioN	counter	pair_code	cue	correct_answer	answer	accuracy	reactiontime1	reactiontime2
29	1	1	1	2	MASCHINE	APPARAT		0	-1	-1
29	1	1	2	30	BEGRIFF	BEDEUTUNG	BEDEUTUNG	1	4247.1	6315
29	1	1	3	13	KUGEL	QUADRAT	WÜRFEL	0	3899.7	6363
29	1	1	4	9	FORM	KREIS	KREIS	1	5015.6	6015
29	1	1	5	10	ABSPRACHE	VERTRAG		0	-1	-1
29	1	1	6	5	BERUF	ANERKENNUNG		0	-1	-1
29	1	1	7	18	TRINKSPRUCH	SPRICHWORT	SPRICHWORT	1	243160000000001	4135
29	1	1	8	37	ANEKDOTE	WITZ		0	-1	-1
29	1	1	9	14	STERN	WEIHNACHTEN	WEIHNACHTEN	1	3431.7	6983
29	1	1	10	20	INFORMATION	INHALT		0	-1	-1
29	1	1	11	6	CHAOS	STRUKTUR		0	-1	-1
29	1	1	12	22	LÖSUNG	PROBLEM	PROBLEM	1	591960000000001	7007
29	1	1	13	40	PUPPE	KIND		0	-1	-1
29	1	1	14	15	BECHER	KAFFEE		0	-1	-1
29	1	1	15	8	BARGELD	WERT		0	-1	-1
29	1	1	16	11	GEHIRN	BEWUSSTSEIN	STUDIE	0	430360000000001	8693
29	1	1	17	35	FIGUR	BRETT		0	-1	-1
29	1	1	18	26	SKLAVE	KÖNIG	KÖNIG	1	196760000000001	8927
29	1	1	19	7	ZEITUNG	DRUCK		0	-1	-1
29	1	1	20	17	STAUB	SAUBERKEIT		0	-1	-1
29	1	1	21	4	STURM	WINDHAUCH	WIRBEL	0	752570000000001	8990
29	1	1	22	25	SPASS	FEIER		0	-1	-1
29	1	1	23	1	PELZ	FUCHS	FUCHS	1	2243.5	3659
29	1	1	24	27	GRUNDRECHT	VERFASSUNG	VERFASSUNG	1	451989999999999	7439
29	1	1	25	31	NÄSSE	GEWITTER	KÄLTE	0	787970000000001	9303
29	1	1	26	29	MANGEL	VERZICHT	VERZICHT	1	370689999999999	6745
29	1	1	27	3	STILLE	EINSAMKEIT		0	-1	-1
29	1	1	28	23	SÄNGER	KÜNSTLER		0	-1	-1
29	1	1	29	16	VOGEL	KATZE		0	-1	-1
29	1	1	30	33	RÜSTUNG	ANGRIFF	ANGRIFF	1	3927.5	5231
29	1	1	31	28	URHEBER	KAUSALITÄT		0	-1	-1
29	1	1	32	12	NUTZEN	KOSTEN	KOSTEN	1	376770000000001	4951
29	1	1	33	21	DEMOKRATIE	SYSTEM		0	13559.5	20001
29	1	1	34	36	RÜCKSCHRITT	VERGANGENHEIT	VERGANGENHEIT	1	3957.5	6935
29	1	1	35	39	SCHAMGEFÜHL	KÖRPER	KÖRPER	1	194140000000002	3173
29	1	1	36	38	FÄHIGKEIT	VERANLAGUNG		0	-1	-1
29	1	1	37	19	ERDE	STEIN		0	-1	-1
29	1	1	38	24	BEDÜRFNIS	WERBUNG		0	-1	-1
29	1	1	39	32	EINGEBUNG	IDEE	IDEE	1	535029999999999	5935
29	1	1	40	34	EMPFEHLUNG	RAT		0	-1	-1
29	2	2	1	10	ILLUSION	WAHRNEHMUNG		0	-1	-1
29	2	2	2	28	UHR	KIRCHE		0	-1	-1
29	2	2	3	35	ANFORDERUNG	SCHWIERIGKEIT		0	-1	-1
29	2	2	4	7	GRAS	VIEH		0	-1	-1
29	2	2	5	21	ANSTAND	SITTE	SITTE	1	186810000000009	2777
29	2	2	6	20	BEGRÜSSUNG	FREUNDLICHKEIT	FREUDE	0	363880000000005	4519
29	2	2	7	1	BLICK	PERSPEKTIVE		0	-1	-1
29	2	2	8	3	VERLUST	ABNAHME		0	-1	-1
29	2	2	9	5	FREUND	VERTRAUEN	TREUE	0	854560000000009	9591
29	2	2	10	6	ZUWACHS	FORTSCHRITT		0	-1	-1
29	2	2	11	36	AUSWERTUNG	ERGEBNIS		0	-1	-1
29	2	2	12	39	FASS	KELLER		0	-1	-1
29	2	2	13	4	KRITIK	ZWEIFEL	ZWEIFEL	1	539789999999991	6473
29	2	2	14	8	BERG	HÜTTE	EDELWEISS	0	937180000000005	13629
29	2	2	15	9	GESPENST	ERSCHEINUNG		0	-1	-1
29	2	2	16	40	POSTKUTSCHE	PFERD		0	-1	-1
29	2	2	17	23	BUNGALOW	SIEDLUNG	SIEDLUNG	1	281580000000005	5855
29	2	2	18	14	HAUT	BLUT	BLUT	1	742380000000005	8535
29	2	2	19	18	SCHMETTERLING	BLÜTE	BLÜTE	1	13467.3	15295
29	2	2	20	25	DISZIPLIN	GEHORSAM		0	-1	-1
29	2	2	21	31	HÄRTE	KRAFT		0	-1	-1
29	2	2	22	2	MALER	PIANIST	KÜNSTLER	0	614830000000005	8975
29	2	2	23	26	FRAGE	EINWAND	ANTWORT	0	520780000000005	6367
29	2	2	24	16	KRITERIUM	AUSWAHL		0	-1	-1
29	2	2	25	30	SPRACHE	AKUSTIK		0	-1	-1
29	2	2	26	22	MACHT	HERRSCHER		0	-1	-1
29	2	2	27	34	PRÜFUNG	MISSERFOLG		0	-1	-1
29	2	2	28	19	GEISEL	GEFANGENER	GEFANGENSCHAFT	0	321780000000005	7719
29	2	2	29	11	EHE	VERLOBUNG	RING	0	152891000000001	15983
29	2	2	30	27	SCHICKSAL	IRONIE		0	-1	-1
29	2	2	31	12	KOMÖDIE	DRAMA	DRAMA	1	113673999999999	16951
29	2	2	32	37	DÄMMERUNG	MORGENGRAUEN		0	-1	-1
29	2	2	33	24	GNADE	BARMHERZIGKEIT		0	-1	-1
29	2	2	34	15	SEEGANG	DAMPFER		0	-1	-1
29	2	2	35	33	ERLÖSUNG	HIMMELREICH		0	-1	-1
29	2	2	36	32	TRAUM	WIRKLICHKEIT		0	-1	-1
29	2	2	37	38	NEFFE	GROSSMUTTER	GROSSMUTTER	1	223980000000005	7969
29	2	2	38	29	TAL	WIESE		0	-1	-1
29	2	2	39	17	VERSCHLEIERUNG	KOPFTUCH		0	-1	-1
29	2	2	40	13	TIER	FROSCH	FROSCH	1	11223.5	12407
29	3	3	1	39	GESCHREI	PANIK	PANIK	1	5631	8071
29	3	3	2	6	BESITZ	ANTEIL		0	-1	-1
29	3	3	3	25	ZWIELICHT	UNTERWELT		0	-1	-1
29	3	3	4	37	WOLLE	KLEIDUNG	SCHAF	0	6248	6892
29	3	3	5	16	GEBÄUDE	HOTEL		0	-1	-1
29	3	3	6	30	TAT	ABSICHT		0	-1	-1
29	3	3	7	26	BEWEIS	TATSACHE		0	-1	-1
29	3	3	8	4	STUHL	SESSEL		0	-1	-1
29	3	3	9	18	GEDÄCHTNIS	ELEFANT		0	-1	-1
29	3	3	10	40	PLAN	GROSSSTADT		0	-1	-1
29	3	3	11	11	APFEL	PFIRSICH		0	-1	-1
29	3	3	12	13	HELDENMUT	TAPFERKEIT		0	-1	-1
29	3	3	13	3	TÄUSCHUNG	ECHTHEIT		0	-1	-1
29	3	3	14	2	VULKAN	EXPLOSION	EXPLOSION	1	238629999999981	5729
29	3	3	15	8	MEINEID	EHRENHAFTIGKEIT	SCHWUR	0	116667999999998	20001
29	3	3	16	38	DEFINITION	KONZEPT	ERKLÄRUNG	0	615089999999991	8718
29	3	3	17	31	VERGLEICH	GLEICHNIS		0	-1	-1
29	3	3	18	15	PAPIER	BRIEF		0	-1	-1
29	3	3	19	22	ZEIT	URSPRUNG		0	-1	-1
29	3	3	20	9	ANSICHT	MEINUNG		0	-1	-1
29	3	3	21	24	RICHTER	GERECHTIGKEIT	URTEIL	0	10627.5	12140
29	3	3	22	7	NORM	MORAL	SITTE	0	9519	10815
29	3	3	23	36	JUNGE	MÄDCHEN	MÄDCHEN	1	5168	7368
29	3	3	24	17	GEIST	FLASCHE		0	-1	-1
29	3	3	25	35	PROFIL	QUERSCHNITT		0	-1	-1
29	3	3	26	19	GESUNDHEIT	IMPFUNG		0	-1	-1
29	3	3	27	20	LARVE	RAUPE	RAUPE	1	2109	3509
29	3	3	28	27	ALKOHOL	OPIUM	OPIUM	1	1800	3039
29	3	3	29	23	ARMUT	ELEND	ELEND	1	251929999999981	3520
29	3	3	30	12	DAMPF	LOKOMOTIVE		0	-1	-1
29	3	3	31	5	INDUSTRIE	BRANCHE	MSCHINE	0	582120000000019	9880
29	3	3	32	28	SEGEN	SCHÖPFER	PRIESTER	0	403089999999991	9246
29	3	3	33	21	STOLZ	RUHM		0	-1	-1
29	3	3	34	1	GIFT	MORD	MORD	1	1608	3240
29	3	3	35	14	FORDERUNG	GEHALT		0	-1	-1
29	3	3	36	34	ERDGESCHOSS	DACHBODEN	DACHBODEN	1	222520000000019	3693
29	3	3	37	33	AUTO	PRESTIGE	PRESTIGE	1	201160000000009	3672
29	3	3	38	10	LEIDENSCHAFT	KUSS	KUSS	1	1991	2791
29	3	3	39	29	PUDDING	SÜSSIGKEITEN		0	-1	-1
29	3	3	40	32	CHANCE	BEGEGNUNG		0	-1	-1
29	4	4	1	21	DIAMANT	GOLD	GOLD	1	3411	4955
29	4	4	2	19	BETRAG	WECHSEL		0	-1	-1
29	4	4	3	38	SAUERSTOFF	LUFT	LUFT	1	575110000000009	6695
29	4	4	4	28	GÖTTIN	GEBET	GEBET	1	6387	11623
29	4	4	5	36	POLIZIST	WACHE	WACHE	1	243889999999991	3383
29	4	4	6	26	DICKICHT	WALD		0	-1	-1
29	4	4	7	10	ZIEL	RICHTUNG		0	-1	-1
29	4	4	8	18	BESESSENHEIT	TEUFEL	TEUFEL	1	9724.5	10794
29	4	4	9	2	SCHÜLER	DOZENT	MEISTER	0	552910000000009	6791
29	4	4	10	11	AUFGABE	ERLEDIGUNG	LÖSUNG	0	265489999999991	4593
29	4	4	11	16	ERFORSCHUNG	PATENT		0	-1	-1
29	4	4	12	13	NAGEL	METALL	EISEN	0	462310000000009	6703
29	4	4	13	37	ANGST	SCHLANGE		0	-1	-1
29	4	4	14	35	FAHNE	EROBERUNG		0	-1	-1
29	4	4	15	40	GENUSS	ZIGARRE		0	-1	-1
29	4	4	16	33	BEGABUNG	VERERBUNG		0	-1	-1
29	4	4	17	7	HIMMEL	FIRMAMENT		0	-1	-1
29	4	4	18	17	KLIPPE	ABGRUND		0	-1	-1
29	4	4	19	34	SCHLEMMER	LECKERBISSEN		0	-1	-1
29	4	4	20	6	STIRN	KINN		0	-1	-1
29	4	4	21	8	GLÜCK	ZUFALL		0	-1	-1
29	4	4	22	12	THEORIE	AUSNAHME		0	-1	-1
29	4	4	23	20	ANDEUTUNG	VERDACHT		0	-1	-1
29	4	4	24	15	MOOR	SUMPF	SUMPF	1	1679	3007
29	4	4	25	14	ERGÄNZUNG	ZUSATZ		0	-1	-1
29	4	4	26	39	GESCHICHTE	ENTWICKLUNG		0	-1	-1
29	4	4	27	5	MÖNCH	NONNE	KLOSTER	0	2267.5	6543
29	4	4	28	24	LABYRINTH	SUCHE	SUCHE	1	2479	3351
29	4	4	29	9	LAUNE	HUMOR		0	-1	-1
29	4	4	30	1	GRUPPE	VERSAMMLUNG		0	-1	-1
29	4	4	31	22	ZIMMER	ECKE		0	-1	-1
29	4	4	32	29	ANFÜHRER	CHEF	CHEF	1	311920000000019	3735
29	4	4	33	23	GEDICHT	LIEBE		0	-1	-1
29	4	4	34	4	ANGEBOT	MARKT	MARKT	1	224710000000009	3335
29	4	4	35	30	MUSIKER	AKKORDEON	OBOE	0	475920000000019	7863
29	4	4	36	31	MERKMAL	DETAIL		0	-1	-1
29	4	4	37	27	VERRAT	TREUE		0	-1	-1
29	4	4	38	3	SALAT	GARTEN		0	-1	-1
29	4	4	39	32	DIENER	HALTUNG	HALTUNG	1	380170000000019	6439
29	4	4	40	25	BETTLER	UNGLÜCK		0	-1	-1
29	5	5	1	19	SCHULE	HOLZ		0	-1	-1
29	5	5	2	3	BRÜCKE	SAN FRANCISCO		0	-1	-1
29	5	5	3	13	GESICHT	MASKE		0	-1	-1
29	5	5	4	29	PINSEL	LEINWAND		0	-1	-1
29	5	5	5	24	INFEKTION	SCHMERZEN	KRANKHEIT	0	137197999999998	20001
29	5	5	6	2	GELENK	KEULE		0	-1	-1
29	5	5	7	25	SPORT	SCHWEISS		0	-1	-1
29	5	5	8	14	ANGABE	ZEUGE		0	-1	-1
29	5	5	9	4	MAUER	BRÜSTUNG		0	-1	-1
29	5	5	10	17	SCHIFF	DOCK	DECK	0	3352.5	4807
29	5	5	11	26	FAHRRAD	PEDAL	PEDAL	1	203129999999981	3311
29	5	5	12	15	TROPEN	AMAZONAS		0	-1	-1
29	5	5	13	31	AUFTRAG	ARBEIT		0	-1	-1
29	5	5	14	27	SCHAUSPIEL	BÜHNE		0	-1	-1
29	5	5	15	18	BAHNHOF	KIOSK		0	-1	-1
29	5	5	16	35	GETREIDE	DINKEL		0	-1	-1
29	5	5	17	1	KRUG	BIER	BIER	1	743040000000037	8525
29	5	5	18	11	MÖBEL	LEHNE	REGAL	0	108152999999998	12173
29	5	5	19	8	HEFT	NOTE		0	-1	-1
29	5	5	20	39	VERLETZUNG	SCHORF		0	-1	-1
29	5	5	21	33	REPTIL	ECHSE		0	-1	-1
29	5	5	22	32	FABRIK	PRODUKTION		0	-1	-1
29	5	5	23	10	INSTRUMENT	OBOE	OBOE	1	127590999999996	20001
29	5	5	24	38	FAHRZEUG	KETTE		0	-1	-1
29	5	5	25	21	BÜNDNIS	PAKT	ALLIANZ	0	3333.5	6561
29	5	5	26	37	WEBER	KAMM	KAMM	1	146109999999963	2101
29	5	5	27	5	ORCHESTER	KONZERT	SOLO	0	441829999999981	5967
29	5	5	28	30	HEER	INFANTERIE	INFANTERIE	1	146159999999963	3647
29	5	5	29	12	FLOCKEN	SCHNEE	SCHNEE	1	775470000000019	8687
29	5	5	30	22	NATUR	PFLANZE		0	-1	-1
29	5	5	31	28	STIFT	KAPPE		0	-1	-1
29	5	5	32	36	STRASSE	TEER		0	-1	-1
29	5	5	33	34	EREIGNIS	FEST		0	-1	-1
29	5	5	34	6	GLAUBE	BIBEL	RELIGION	0	567929999999981	7615
29	5	5	35	20	RIESE	SCHRITT		0	-1	-1
29	5	5	36	9	KAUFHAUS	SCHAUFENSTER	SCHAUFENSTER	1	277129999999981	20001
29	5	5	37	7	AUFSTAND	REBELLION	WIDERSTAND	0	497090000000037	7369
29	5	5	38	40	FLOTTE	DECK		0	-1	-1
29	5	5	39	23	ZÜGEL	WENDE		0	-1	-1
29	5	5	40	16	REISE	KONTINENT		0	-1	-1
29	6	6	1	23	NÄHEN	KREUZSTICH		0	-1	-1
29	6	6	2	13	VERORDNUNG	BESCHEID		0	-1	-1
29	6	6	3	19	THEATER	REIHE	OPER	0	624740000000037	7239
29	6	6	4	5	EISENBAHN	SCHIENE		0	-1	-1
29	6	6	5	20	RINGE	BAUM	HOCHZEIT	0	636329999999981	8471
29	6	6	6	15	GEFÄNGNIS	VERGEHEN		0	-1	-1
29	6	6	7	30	BUCH	SCHRIFTSTELLER	VERLAG	0	980040000000037	11032
29	6	6	8	4	WINTER	UNFALL		0	-1	-1
29	6	6	9	32	SCHMIED	HUFEISEN	HUFEISEN	1	166320000000019	4551
29	6	6	10	35	KÜSTE	DÜNE	SAND	0	468740000000037	5867
29	6	6	11	17	REVOLVER	KALIBER	KALIBER	1	247179999999981	4350
29	6	6	12	37	STRAUSS	TULPEN		0	-1	-1
29	6	6	13	34	MUSKEL	SEHNE	SEHNE	1	377520000000019	5655
29	6	6	14	1	UFER	DAMM	FLUSS	0	106794000000004	11863
29	6	6	15	7	TONNE	REGEN	KILO	0	13135.5	20001
29	6	6	16	9	HERD	FEUER	OFEN	0	5277.5	6183
29	6	6	17	33	LADEN	REKLAME		0	-1	-1
29	6	6	18	31	ORKAN	WIRBEL	WIRBEL	1	1721	3239
29	6	6	19	38	FISCH	SCHUPPEN		0	-1	-1
29	6	6	20	22	ENERGIE	ÖL		0	-1	-1
29	6	6	21	16	NACHT	SCHEINWERFER		0	-1	-1
29	6	6	22	24	SPIELZEUG	PLASTIK		0	-1	-1
29	6	6	23	28	BIBLIOTHEK	SIGNATUR	AUSLEIHEN	0	5087.5	7599
29	6	6	24	25	AQUARELL	GALERIE		0	-1	-1
29	6	6	25	3	GEBIRGE	EDELWEISS	EDELWEISS	1	262340000000037	9487
29	6	6	26	2	WEIN	BLUME	BLUME	1	521529999999981	10039
29	6	6	27	36	INSEKT	LIBELLE	KÄFER	0	14771	18259
29	6	6	28	21	ARZT	PRAXIS	PRAXIS	1	238490000000037	4323
29	6	6	29	39	LABOR	PIPETTE	PIPETTE	1	156729999999981	3199
29	6	6	30	26	KÜCHE	EIMER	OFEN	0	175070000000019	3079
29	6	6	31	40	RADIO	STIMME		0	-1	-1
29	6	6	32	8	FLUGZEUG	TOMATENSAFT		0	-1	-1
29	6	6	33	12	ZEUS	HADES	HADES	1	7047.5	8167
29	6	6	34	18	KAMPF	SIEG	SIEG	1	3163	4399
29	6	6	35	6	DYNAMO	LICHT		0	-1	-1
29	6	6	36	27	MUSEUM	ÄGYPTEN		0	-1	-1
29	6	6	37	11	SCHACH	TURM	TURM	1	212540000000037	3141
29	6	6	38	14	HOCHZEIT	ALTAR	RINGE	0	1727.5	3037
29	6	6	39	10	TANNE	RINDE	RINDE	1	155170000000019	2385
29	6	6	40	29	GRILLEN	SOMMER	INSEKT	0	743129999999981	10559
29	7	7	1	1	HERZLICHKEIT	GEHÄSSIGKEIT		0	-1	-1
29	7	7	2	10	EIFERSUCHT	GRUND	VERDACHT	0	14833	18484
29	7	7	3	8	FIEBER	ERSCHÖPFUNG		0	-1	-1
29	7	7	4	28	ENTFÜHRUNG	AUSBEUTE	LÖSEGELD	0	145565999999996	20009
29	7	7	5	24	DOKTOR	KLINIK	KLINIK	1	889859999999963	12757
29	7	7	6	12	WHISKY	DUDELSACK	DUDELSACK	1	442059999999963	7669
29	7	7	7	9	STEUER	UNTERSCHLAGUNG		0	-1	-1
29	7	7	8	6	HEKTAR	ZAUN		0	-1	-1
29	7	7	9	3	AUSBILDUNG	ZUKUNFT	ZUKUNFT	1	411959999999963	7391
29	7	7	10	23	SCHÄDEL	LEICHE	GEWALT	0	156715999999996	17751
29	7	7	11	38	ZAUBERER	ENTHÜLLUNG	ENTHÜLLUNG	1	555959999999963	8663
29	7	7	12	30	DARBIETUNG	BEOBACHTUNG		0	-1	-1
29	7	7	13	34	EMANZIPATION	GLEICHSTELLUNG		0	-1	-1
29	7	7	14	35	HAUSSCHUHE	PFEIFE		0	-1	-1
29	7	7	15	27	LAWINE	FELSBLOCK	GEBIRGE	0	134005999999996	20001
29	7	7	16	25	METHODE	VERSUCH		0	-1	-1
29	7	7	17	21	KRANKENWAGEN	NOTFALL	NOTFALL	1	317559999999963	4519
29	7	7	18	13	ERFOLG	LEBENSLAUF		0	-1	-1
29	7	7	19	29	ALGEBRA	FUNKTION	GLEICHUNG	0	764759999999963	20001
29	7	7	20	26	ANTWORT	BEKENNTNIS		0	-1	-1
29	7	7	21	36	VERMITTLUNG	INTERVIEW		0	-1	-1
29	7	7	22	11	ÜBERBLICK	STANDPUNKT		0	-1	-1
29	7	7	23	5	ZITRONE	ERDBEERE		0	-1	-1
29	7	7	24	2	KAMMER	GEKLAPPER		0	-1	-1
29	7	7	25	7	BOTSCHAFTER	NATIONALITÄT	NATION	0	394759999999963	7619
29	7	7	26	16	FUSSKNÖCHEL	ARM		0	-1	-1
29	7	7	27	20	TINTE	BLEISTIFT		0	-1	-1
29	7	7	28	22	SCHLEIM	HAFER	HAFER	1	530359999999963	7687
29	7	7	29	37	MIKROSKOP	BAKTERIEN	BAKTERIUM	1	371959999999963	9215
29	7	7	30	15	SCHLAMM	HÜRDE	HINDERNIS	0	6815	10055
29	7	7	31	14	PROFESSOR	HOCHSCHULE	HOCHSCHULE	1	327159999999963	5135
29	7	7	32	31	TODESKAMPF	LEBEN		0	-1	-1
29	7	7	33	18	STANGE	STOSS		0	-1	-1
29	7	7	34	4	WEISE	ART		0	-1	-1
29	7	7	35	40	ARGUMENT	ENTSCHEIDUNG		0	-1	-1
29	7	7	36	17	VERSCHIEDENHEIT	GEGENTEIL		0	-1	-1
29	7	7	37	19	UMWELT	GEFÄHRDUNG		0	-1	-1
29	7	7	38	33	CHARME	HERZ	HERZ	1	109557999999998	11760
29	7	7	39	39	ÄRGER	FEINDSELIGKEIT		0	-1	-1
29	7	7	40	32	ZERSTÖRUNG	AUSROTTUNG		0	-1	-1
29	8	8	1	23	ÄRA	ZEITALTER	ZEITALTER	1	372869999999925	6976
29	8	8	2	13	BÜSTENHALTER	BUSEN	BUSEN	1	530359999999963	6223
29	8	8	3	40	GESTALTUNG	LANDSCHAFT		0	-1	-1
29	8	8	4	17	THEMA	INTERESSE		0	-1	-1
29	8	8	5	1	WOHNUNG	HEIM		0	-1	-1
29	8	8	6	30	STRAND	VERGNÜGEN	SAND	0	387980000000075	4688
29	8	8	7	2	GELEGENHEIT	LIEBSCHAFT		0	-1	-1
29	8	8	8	37	FISCHER	MEER	MEER	1	271790000000037	3735
29	8	8	9	34	ENTSPANNUNG	BEDROHUNG		0	-1	-1
29	8	8	10	8	FAMILIE	MUTTER		0	-1	-1
29	8	8	11	32	MÜNDIGKEIT	ABHÄNGIGKEIT	UNABHÄNGIGKEIT	0	127020999999996	20001
29	8	8	12	36	LEERE	DUMPFHEIT		0	-1	-1
29	8	8	13	15	PLAKAT	HAMMER		0	-1	-1
29	8	8	14	6	DICHTER	ZITAT		0	-1	-1
29	8	8	15	10	IRRTUM	MISSVERSTÄNDNIS		0	-1	-1
29	8	8	16	22	BEGINN	FOLGE		0	-1	-1
29	8	8	17	4	TRANSPORT	LAGER	LOGISTIK	0	114378000000007	14808
29	8	8	18	26	ADMIRAL	WAFFENRUHE	WAFFENSTILLSTAND	0	3994	7140
29	8	8	19	27	ERFAHRUNG	UNWISSENHEIT		0	-1	-1
29	8	8	20	29	SÄUGLING	WIEGE		0	-1	-1
29	8	8	21	18	BLASE	BAUCH	KÖRPER	0	566969999999925	7739
29	8	8	22	20	FLEISCH	RAUBTIER		0	-1	-1
29	8	8	23	25	STIMMUNG	ATMOSPHÄRE	GEMÜT	0	303080000000075	4190
29	8	8	24	31	VERWALTUNG	GENEHMIGUNG		0	-1	-1
29	8	8	25	16	PERSON	SCHADEN		0	-1	-1
29	8	8	26	14	LÜGE	WAHRHEIT		0	-1	-1
29	8	8	27	11	REIZ	REAKTION		0	-1	-1
29	8	8	28	28	SCHATTEN	EXISTENZ		0	-1	-1
29	8	8	29	9	BEMÜHUNGEN	ANSTRENGUNG		0	-1	-1
29	8	8	30	33	GETRÄNK	SCHAUM		0	-1	-1
29	8	8	31	5	JUNGFRAU	SCHLEIER		0	-1	-1
29	8	8	32	38	PFEFFER	BUTTER		0	-1	-1
29	8	8	33	24	SOZIALIST	PAROLE		0	-1	-1
29	8	8	34	35	LEICHTIGKEIT	SCHWERKRAFT		0	-1	-1
29	8	8	35	19	LERCHE	FRÖHLICHKEIT		0	-1	-1
29	8	8	36	12	ABFALL	SCHMUTZ		0	-1	-1
29	8	8	37	39	RÄUBER	DIEBSTAHL		0	-1	-1
29	8	8	38	7	FENSTER	BEWOHNER		0	-1	-1
29	8	8	39	21	ERMÜDUNG	KREISLAUF		0	-1	-1
29	8	8	40	3	GABEL	SOSSE		0	-1	-1
								73
