## Supplementary material for "Vast amounts of encoded items nullify but do not reverse the effect of sleep on declarative memory": Dataset: PAL_29_2_3.xlsx

### Sheet: Tabelle1
VP_Nr(str)	Block(str)	VersioN(str)	counter(str)	pair_code(str)	cue(str)	correct_answer(str)	answer(str)	accuracy(str)	reactiontime1(str)	reactiontime2(str)
29	1	1	1	22	LÖSUNG	PROBLEM		0	-1	-1		Händig umgewandelt (nicht mit Presentation)
29	1	1	2	32	EINGEBUNG	IDEE		0	-1	-1
29	1	1	3	17	STAUB	SAUBERKEIT		0	-1	-1
29	1	1	4	26	SKLAVE	KÖNIG	KÖNIG	1	1471.1	2391
29	1	1	5	1	PELZ	FUCHS	FUCHS	1	1448.1	2128
29	1	1	6	14	STERN	WEIHNACHTEN	WEIHNACHTEN	1	1637.9	5119
29	1	1	7	3	STILLE	EINSAMKEIT		0	-1	-1
29	1	1	8	39	SCHAMGEFÜHL	KÖRPER	KÖRPER	1	1727.1	3178
29	1	1	9	12	NUTZEN	KOSTEN	KOSTEN	1	2028.1	2812
29	1	1	10	27	GRUNDRECHT	VERFASSUNG	VERFASSUNG	1	1894.9	3407
29	1	1	11	31	NÄSSE	GEWITTER		0	-1	-1
29	1	1	12	11	GEHIRN	BEWUSSTSEIN	STUDIE	0	3454.9	4447
29	1	1	13	8	BARGELD	WERT	VERGÜTUNG	0	7222.9	9847
29	1	1	14	19	ERDE	STEIN		0	-1	-1
29	1	1	15	40	PUPPE	KIND		0	-1	-1
29	1	1	16	16	VOGEL	KATZE		0	-1	-1
29	1	1	17	38	FÄHIGKEIT	VERANLAGUNG		0	-1	-1
29	1	1	18	5	BERUF	ANERKENNUNG		0	-1	-1
29	1	1	19	21	DEMOKRATIE	SYSTEM		0	-1	-1
29	1	1	20	35	FIGUR	BRETT		0	-1	-1
29	1	1	21	18	TRINKSPRUCH	SPRICHWORT	SPRICHWORT	1	163889999999999	6064
29	1	1	22	29	MANGEL	VERZICHT	VERZICHT	1	281410000000001	9679
29	1	1	23	13	KUGEL	QUADRAT	WÜRFEL	0	421310000000001	5168
29	1	1	24	36	RÜCKSCHRITT	VERGANGENHEIT	VERGANGENHEIT	1	392389999999999	5751
29	1	1	25	2	MASCHINE	APPARAT	INDUSTRIALISIERUNG	0	165210000000001	5396
29	1	1	26	20	INFORMATION	INHALT		0	-1	-1
29	1	1	27	30	BEGRIFF	BEDEUTUNG		0	-1	-1
29	1	1	28	28	URHEBER	KAUSALITÄT		0	-1	-1
29	1	1	29	6	CHAOS	STRUKTUR		0	-1	-1
29	1	1	30	23	SÄNGER	KÜNSTLER		0	-1	-1
29	1	1	31	37	ANEKDOTE	WITZ		0	-1	-1
29	1	1	32	10	ABSPRACHE	VERTRAG		0	-1	-1
29	1	1	33	15	BECHER	KAFFEE		0	-1	-1
29	1	1	34	33	RÜSTUNG	ANGRIFF	ANGRIFF	1	124689999999999	2396
29	1	1	35	25	SPASS	FEIER		0	-1	-1
29	1	1	36	24	BEDÜRFNIS	WERBUNG		0	-1	-1
29	1	1	37	4	STURM	WINDHAUCH		0	-1	-1
29	1	1	38	34	EMPFEHLUNG	RAT		0	-1	-1
29	1	1	39	9	FORM	KREIS	KREIS	1	6768	7264
29	1	1	40	7	ZEITUNG	DRUCK		0	-1	-1
29	2	2	1	3	VERLUST	ABNAHME		0	-1	-1
29	2	2	2	11	EHE	VERLOBUNG		0	-1	-1
29	2	2	3	36	AUSWERTUNG	ERGEBNIS		0	-1	-1
29	2	2	4	17	VERSCHLEIERUNG	KOPFTUCH		0	-1	-1
29	2	2	5	26	FRAGE	EINWAND		0	-1	-1
29	2	2	6	18	SCHMETTERLING	BLÜTE	BLUME	0	658310000000009	7791
29	2	2	7	37	DÄMMERUNG	MORGENGRAUEN		0	-1	-1
29	2	2	8	22	MACHT	HERRSCHER		0	-1	-1
29	2	2	9	34	PRÜFUNG	MISSERFOLG		0	-1	-1
29	2	2	10	14	HAUT	BLUT	BLUT	1	165080000000005	2343
29	2	2	11	7	GRAS	VIEH		0	-1	-1
29	2	2	12	2	MALER	PIANIST	KÜNSTLER	0	297289999999991	6810
29	2	2	13	30	SPRACHE	AKUSTIK		0	-1	-1
29	2	2	14	19	GEISEL	GEFANGENER	FORDERUNG	0	650860000000009	7768
29	2	2	15	33	ERLÖSUNG	HIMMELREICH		0	-1	-1
29	2	2	16	40	POSTKUTSCHE	PFERD		0	-1	-1
29	2	2	17	15	SEEGANG	DAMPFER		0	-1	-1
29	2	2	18	28	UHR	KIRCHE		0	-1	-1
29	2	2	19	32	TRAUM	WIRKLICHKEIT		0	-1	-1
29	2	2	20	35	ANFORDERUNG	SCHWIERIGKEIT		0	-1	-1
29	2	2	21	9	GESPENST	ERSCHEINUNG		0	-1	-1
29	2	2	22	8	BERG	HÜTTE	EDELWEISS	0	416730000000005	6564
29	2	2	23	10	ILLUSION	WAHRNEHMUNG		0	-1	-1
29	2	2	24	12	KOMÖDIE	DRAMA	DRAMA	1	224710000000009	4735
29	2	2	25	5	FREUND	VERTRAUEN	TREUE	0	826330000000005	8975
29	2	2	26	29	TAL	WIESE		0	-1	-1
29	2	2	27	21	ANSTAND	SITTE	SITTE	1	1582	2608
29	2	2	28	24	GNADE	BARMHERZIGKEIT		0	-1	-1
29	2	2	29	39	FASS	KELLER	BODEN	0	274230000000005	4046
29	2	2	30	4	KRITIK	ZWEIFEL		0	-1	-1
29	2	2	31	23	BUNGALOW	SIEDLUNG	SIEDLUNG	1	134080000000005	2509
29	2	2	32	25	DISZIPLIN	GEHORSAM		0	-1	-1
29	2	2	33	6	ZUWACHS	FORTSCHRITT		0	-1	-1
29	2	2	34	16	KRITERIUM	AUSWAHL		0	-1	-1
29	2	2	35	31	HÄRTE	KRAFT		0	-1	-1
29	2	2	36	20	BEGRÜSSUNG	FREUNDLICHKEIT	FREUDE	0	151910000000009	2319
29	2	2	37	27	SCHICKSAL	IRONIE		0	-1	-1
29	2	2	38	13	TIER	FROSCH		0	-1	-1
29	2	2	39	38	NEFFE	GROSSMUTTER	GROSSMUTTER	1	191930000000005	5568
29	2	2	40	1	BLICK	PERSPEKTIVE		0	-1	-1
29	3	3	1	32	CHANCE	BEGEGNUNG		0	-1	-1
29	3	3	2	33	AUTO	PRESTIGE	PRESTIGE	1	181539999999991	3543
29	3	3	3	3	TÄUSCHUNG	ECHTHEIT		0	-1	-1
29	3	3	4	15	PAPIER	BRIEF		0	-1	-1
29	3	3	5	18	GEDÄCHTNIS	ELEFANT		0	-1	-1
29	3	3	6	7	NORM	MORAL	ERWARTUNG	0	125512000000002	15417
29	3	3	7	25	ZWIELICHT	UNTERWELT		0	-1	-1
29	3	3	8	23	ARMUT	ELEND		0	-1	-1
29	3	3	9	31	VERGLEICH	GLEICHNIS		0	-1	-1
29	3	3	10	40	PLAN	GROSSSTADT		0	-1	-1
29	3	3	11	39	GESCHREI	PANIK		0	-1	-1
29	3	3	12	10	LEIDENSCHAFT	KUSS	KUSS	1	203920000000019	2727
29	3	3	13	12	DAMPF	LOKOMOTIVE	MASCHINE	0	743089999999991	8455
29	3	3	14	8	MEINEID	EHRENHAFTIGKEIT	SCHWUR	0	174320000000019	2431
29	3	3	15	16	GEBÄUDE	HOTEL		0	-1	-1
29	3	3	16	27	ALKOHOL	OPIUM	OPIUM	1	1879	3023
29	3	3	17	14	FORDERUNG	GEHALT	GEISEL	0	902089999999991	10703
29	3	3	18	19	GESUNDHEIT	IMPFUNG		0	-1	-1
29	3	3	19	37	WOLLE	KLEIDUNG		0	-1	-1
29	3	3	20	4	STUHL	SESSEL		0	-1	-1
29	3	3	21	2	VULKAN	EXPLOSION	EXPLOSION	1	132139999999991	3669
29	3	3	22	9	ANSICHT	MEINUNG		0	-1	-1
29	3	3	23	29	PUDDING	SÜSSIGKEITEN		0	-1	-1
29	3	3	24	5	INDUSTRIE	BRANCHE	BRANCHE	1	449929999999981	5620
29	3	3	25	34	ERDGESCHOSS	DACHBODEN	DACHBODEN	1	268729999999981	4863
29	3	3	26	36	JUNGE	MÄDCHEN		0	-1	-1
29	3	3	27	1	GIFT	MORD	MORD	1	307129999999981	3687
29	3	3	28	21	STOLZ	RUHM		0	-1	-1
29	3	3	29	30	TAT	ABSICHT		0	-1	-1
29	3	3	30	26	BEWEIS	TATSACHE		0	-1	-1
29	3	3	31	17	GEIST	FLASCHE		0	-1	-1
29	3	3	32	13	HELDENMUT	TAPFERKEIT		0	-1	-1
29	3	3	33	6	BESITZ	ANTEIL		0	-1	-1
29	3	3	34	11	APFEL	PFIRSICH		0	-1	-1
29	3	3	35	38	DEFINITION	KONZEPT		0	-1	-1
29	3	3	36	24	RICHTER	GERECHTIGKEIT		0	-1	-1
29	3	3	37	22	ZEIT	URSPRUNG		0	-1	-1
29	3	3	38	35	PROFIL	QUERSCHNITT		0	-1	-1
29	3	3	39	28	SEGEN	SCHÖPFER		0	-1	-1
29	3	3	40	20	LARVE	RAUPE	RAUPE	1	131789999999991	2407
29	4	4	1	26	DICKICHT	WALD		0	-1	-1
29	4	4	2	30	MUSIKER	AKKORDEON		0	-1	-1
29	4	4	3	36	POLIZIST	WACHE	WACHE	1	202739999999991	2643
29	4	4	4	3	SALAT	GARTEN		0	-1	-1
29	4	4	5	25	BETTLER	UNGLÜCK		0	-1	-1
29	4	4	6	15	MOOR	SUMPF	SUMPF	1	118360000000009	1915
29	4	4	7	16	ERFORSCHUNG	PATENT		0	-1	-1
29	4	4	8	37	ANGST	SCHLANGE		0	-1	-1
29	4	4	9	7	HIMMEL	FIRMAMENT		0	-1	-1
29	4	4	10	34	SCHLEMMER	LECKERBISSEN		0	-1	-1
29	4	4	11	29	ANFÜHRER	CHEF	CHEF	1	165160000000009	2199
29	4	4	12	2	SCHÜLER	DOZENT		0	-1	-1
29	4	4	13	21	DIAMANT	GOLD	GOLD	1	253560000000009	3503
29	4	4	14	33	BEGABUNG	VERERBUNG		0	-1	-1
29	4	4	15	31	MERKMAL	DETAIL		0	-1	-1
29	4	4	16	35	FAHNE	EROBERUNG		0	-1	-1
29	4	4	17	8	GLÜCK	ZUFALL		0	-1	-1
29	4	4	18	40	GENUSS	ZIGARRE		0	-1	-1
29	4	4	19	6	STIRN	KINN		0	-1	-1
29	4	4	20	1	GRUPPE	VERSAMMLUNG		0	-1	-1
29	4	4	21	27	VERRAT	TREUE		0	-1	-1
29	4	4	22	13	NAGEL	METALL	EISEN	0	186560000000009	4729
29	4	4	23	9	LAUNE	HUMOR		0	-1	-1
29	4	4	24	38	SAUERSTOFF	LUFT	LUFT	1	316739999999991	4095
29	4	4	25	39	GESCHICHTE	ENTWICKLUNG		0	-1	-1
29	4	4	26	4	ANGEBOT	MARKT	MARKT	1	1562	3455
29	4	4	27	24	LABYRINTH	SUCHE	SUCHE	1	393539999999991	5207
29	4	4	28	14	ERGÄNZUNG	ZUSATZ		0	-1	-1
29	4	4	29	32	DIENER	HALTUNG	HALTUNG	1	267939999999991	4125
29	4	4	30	11	AUFGABE	ERLEDIGUNG		0	-1	-1
29	4	4	31	22	ZIMMER	ECKE		0	-1	-1
29	4	4	32	18	BESESSENHEIT	TEUFEL		0	-1	-1
29	4	4	33	5	MÖNCH	NONNE	KLOSTER	0	167939999999991	4357
29	4	4	34	19	BETRAG	WECHSEL		0	-1	-1
29	4	4	35	10	ZIEL	RICHTUNG		0	-1	-1
29	4	4	36	23	GEDICHT	LIEBE		0	-1	-1
29	4	4	37	17	KLIPPE	ABGRUND		0	-1	-1
29	4	4	38	12	THEORIE	AUSNAHME		0	-1	-1
29	4	4	39	28	GÖTTIN	GEBET	GEBET	1	629560000000009	7175
29	4	4	40	20	ANDEUTUNG	VERDACHT		0	-1	-1
29	5	5	1	4	MAUER	BRÜSTUNG		0	-1	-1
29	5	5	2	10	INSTRUMENT	OBOE	OBOE	1	248340000000037	3552
29	5	5	3	25	SPORT	SCHWEISS		0	-1	-1
29	5	5	4	21	BÜNDNIS	PAKT		0	-1	-1
29	5	5	5	16	REISE	KONTINENT		0	-1	-1
29	5	5	6	33	REPTIL	ECHSE	KROKODIL	0	9119.5	13279
29	5	5	7	28	STIFT	KAPPE		0	-1	-1
29	5	5	8	6	GLAUBE	BIBEL		0	-1	-1
29	5	5	9	3	BRÜCKE	SAN FRANCISCO		0	-1	-1
29	5	5	10	27	SCHAUSPIEL	BÜHNE		0	-1	-1
29	5	5	11	8	HEFT	NOTE		0	-1	-1
29	5	5	12	2	GELENK	KEULE		0	-1	-1
29	5	5	13	29	PINSEL	LEINWAND		0	-1	-1
29	5	5	14	24	INFEKTION	SCHMERZEN	BAKTERIUM	0	532759999999963	8831
29	5	5	15	1	KRUG	BIER	BIER	1	137570000000019	1847
29	5	5	16	34	EREIGNIS	FEST		0	-1	-1
29	5	5	17	17	SCHIFF	DOCK	DECK	0	395170000000019	5028
29	5	5	18	9	KAUFHAUS	SCHAUFENSTER		0	-1	-1
29	5	5	19	32	FABRIK	PRODUKTION	MASCHINE	0	551970000000019	7458
29	5	5	20	15	TROPEN	AMAZONAS		0	-1	-1
29	5	5	21	18	BAHNHOF	KIOSK	SCHALTER	0	347859999999963	4451
29	5	5	22	30	HEER	INFANTERIE	INFANTERIE	1	157859999999963	3714
29	5	5	23	35	GETREIDE	DINKEL		0	-1	-1
29	5	5	24	23	ZÜGEL	WENDE		0	-1	-1
29	5	5	25	26	FAHRRAD	PEDAL		0	-1	-1
29	5	5	26	36	STRASSE	TEER		0	-1	-1
29	5	5	27	11	MÖBEL	LEHNE	REGAL	0	423909999999963	5159
29	5	5	28	12	FLOCKEN	SCHNEE		0	-1	-1
29	5	5	29	31	AUFTRAG	ARBEIT		0	-1	-1
29	5	5	30	39	VERLETZUNG	SCHORF		0	-1	-1
29	5	5	31	20	RIESE	SCHRITT		0	-1	-1
29	5	5	32	13	GESICHT	MASKE		0	-1	-1
29	5	5	33	38	FAHRZEUG	KETTE		0	-1	-1
29	5	5	34	22	NATUR	PFLANZE		0	-1	-1
29	5	5	35	40	FLOTTE	DECK	DECK	1	160715999999996	16663
29	5	5	36	7	AUFSTAND	REBELLION		0	-1	-1
29	5	5	37	19	SCHULE	HOLZ		0	-1	-1
29	5	5	38	14	ANGABE	ZEUGE		0	-1	-1
29	5	5	39	37	WEBER	KAMM	KAMM	1	156490000000037	2322
29	5	5	40	5	ORCHESTER	KONZERT	SOLO	0	374070000000019	8636
29	6	6	1	18	KAMPF	SIEG	SIEG	1	133029000000004	13870
29	6	6	2	6	DYNAMO	LICHT		0	-1	-1
29	6	6	3	21	ARZT	PRAXIS	PRAXIS	1	253490000000037	3629
29	6	6	4	10	TANNE	RINDE	RINDE	1	148070000000019	1936
29	6	6	5	9	HERD	FEUER	OFEN	0	304490000000037	3482
29	6	6	6	8	FLUGZEUG	TOMATENSAFT		0	-1	-1
29	6	6	7	5	EISENBAHN	SCHIENE		0	-1	-1
29	6	6	8	25	AQUARELL	GALERIE		0	-1	-1
29	6	6	9	19	THEATER	REIHE	OPER	0	639070000000019	6894
29	6	6	10	36	INSEKT	LIBELLE	KÄFER	0	325529999999981	4143
29	6	6	11	35	KÜSTE	DÜNE		0	-1	-1
29	6	6	12	7	TONNE	REGEN	KILO	0	182370000000019	2575
29	6	6	13	34	MUSKEL	SEHNE	SEHNE	1	255990000000037	3791
29	6	6	14	24	SPIELZEUG	PLASTIK		0	-1	-1
29	6	6	15	29	GRILLEN	SOMMER		0	-1	-1
29	6	6	16	22	ENERGIE	ÖL		0	-1	-1
29	6	6	17	4	WINTER	UNFALL		0	-1	-1
29	6	6	18	1	UFER	DAMM		0	-1	-1
29	6	6	19	20	RINGE	BAUM	HOCHZEIT	0	404559999999963	6082
29	6	6	20	11	SCHACH	TURM	TURM	1	177290000000037	2329
29	6	6	21	38	FISCH	SCHUPPEN		0	-1	-1
29	6	6	22	33	LADEN	REKLAME		0	-1	-1
29	6	6	23	16	NACHT	SCHEINWERFER		0	-1	-1
29	6	6	24	17	REVOLVER	KALIBER	KALIBER	1	158270000000019	2696
29	6	6	25	39	LABOR	PIPETTE	PIPETTE	1	144790000000037	2751
29	6	6	26	26	KÜCHE	EIMER		0	-1	-1
29	6	6	27	13	VERORDNUNG	BESCHEID		0	-1	-1
29	6	6	28	14	HOCHZEIT	ALTAR	RINGE	0	163170000000019	2087
29	6	6	29	2	WEIN	BLUME	BLÜTE	0	463990000000037	6156
29	6	6	30	23	NÄHEN	KREUZSTICH		0	-1	-1
29	6	6	31	31	ORKAN	WIRBEL	WIRBEL	1	328290000000037	5395
29	6	6	32	32	SCHMIED	HUFEISEN	HUFEISEN	1	281590000000037	4544
29	6	6	33	37	STRAUSS	TULPEN		0	-1	-1
29	6	6	34	28	BIBLIOTHEK	SIGNATUR	LEIHEN	0	179470000000019	3649
29	6	6	35	12	ZEUS	HADES	HADES	1	377320000000019	4512
29	6	6	36	3	GEBIRGE	EDELWEISS	EDELWEISS	1	222079999999981	3551
29	6	6	37	40	RADIO	STIMME		0	-1	-1
29	6	6	38	15	GEFÄNGNIS	VERGEHEN		0	-1	-1
29	6	6	39	30	BUCH	SCHRIFTSTELLER		0	-1	-1
29	6	6	40	27	MUSEUM	ÄGYPTEN		0	-1	-1
29	7	7	1	21	KRANKENWAGEN	NOTFALL	NOTFALL	1	598920000000019	7155
29	7	7	2	26	ANTWORT	BEKENNTNIS		0	-1	-1
29	7	7	3	10	EIFERSUCHT	GRUND	VERDACHT	0	5279	6439
29	7	7	4	2	KAMMER	GEKLAPPER		0	-1	-1
29	7	7	5	25	METHODE	VERSUCH		0	-1	-1
29	7	7	6	40	ARGUMENT	ENTSCHEIDUNG		0	-1	-1
29	7	7	7	3	AUSBILDUNG	ZUKUNFT	ZUKUNFT	1	555840000000037	6983
29	7	7	8	12	WHISKY	DUDELSACK	DUDELSACK	1	146289000000004	18467
29	7	7	9	34	EMANZIPATION	GLEICHSTELLUNG		0	-1	-1
29	7	7	10	15	SCHLAMM	HÜRDE	HINDERNISS	0	194290000000037	3247
29	7	7	11	4	WEISE	ART		0	-1	-1
29	7	7	12	36	VERMITTLUNG	INTERVIEW		0	-1	-1
29	7	7	13	14	PROFESSOR	HOCHSCHULE	HOCHSCHULE	1	2199	4303
29	7	7	14	28	ENTFÜHRUNG	AUSBEUTE		0	-1	-1
29	7	7	15	17	VERSCHIEDENHEIT	GEGENTEIL		0	-1	-1
29	7	7	16	23	SCHÄDEL	LEICHE		0	-1	-1
29	7	7	17	24	DOKTOR	KLINIK	KRANKENHAUS	0	560690000000037	11999
29	7	7	18	9	STEUER	UNTERSCHLAGUNG		0	-1	-1
29	7	7	19	6	HEKTAR	ZAUN		0	-1	-1
29	7	7	20	27	LAWINE	FELSBLOCK		0	-1	-1
29	7	7	21	7	BOTSCHAFTER	NATIONALITÄT	NATION	0	1991	5231
29	7	7	22	39	ÄRGER	FEINDSELIGKEIT		0	-1	-1
29	7	7	23	33	CHARME	HERZ	HERZ	1	3051	3571
29	7	7	24	20	TINTE	BLEISTIFT		0	-1	-1
29	7	7	25	19	UMWELT	GEFÄHRDUNG		0	-1	-1
29	7	7	26	22	SCHLEIM	HAFER	HAFER	1	2536	3504
29	7	7	27	32	ZERSTÖRUNG	AUSROTTUNG		0	-1	-1
29	7	7	28	30	DARBIETUNG	BEOBACHTUNG		0	-1	-1
29	7	7	29	8	FIEBER	ERSCHÖPFUNG		0	-1	-1
29	7	7	30	1	HERZLICHKEIT	GEHÄSSIGKEIT		0	-1	-1
29	7	7	31	35	HAUSSCHUHE	PFEIFE		0	-1	-1
29	7	7	32	13	ERFOLG	LEBENSLAUF		0	-1	-1
29	7	7	33	16	FUSSKNÖCHEL	ARM		0	-1	-1
29	7	7	34	29	ALGEBRA	FUNKTION	GLEICHUNG	0	5087	6511
29	7	7	35	18	STANGE	STOSS		0	-1	-1
29	7	7	36	11	ÜBERBLICK	STANDPUNKT		0	-1	-1
29	7	7	37	38	ZAUBERER	ENTHÜLLUNG	ENTHÜLLUNG	1	215190000000037	5984
29	7	7	38	5	ZITRONE	ERDBEERE		0	-1	-1
29	7	7	39	31	TODESKAMPF	LEBEN		0	-1	-1
29	7	7	40	37	MIKROSKOP	BAKTERIEN	BAKTERIUM	1	111269000000004	16223
29	8	8	1	3	GABEL	SOSSE		0	-1	-1
29	8	8	2	13	BÜSTENHALTER	BUSEN	BUSEN	1	591559999999963	6695
29	8	8	3	32	MÜNDIGKEIT	ABHÄNGIGKEIT	ABHÄNGIGKEIT	1	3935	6319
29	8	8	4	9	BEMÜHUNGEN	ANSTRENGUNG		0	-1	-1
29	8	8	5	26	ADMIRAL	WAFFENRUHE	WAFFENSTILLSTAND	0	4263	7295
29	8	8	6	34	ENTSPANNUNG	BEDROHUNG		0	-1	-1
29	8	8	7	27	ERFAHRUNG	UNWISSENHEIT		0	-1	-1
29	8	8	8	19	LERCHE	FRÖHLICHKEIT		0	-1	-1
29	8	8	9	25	STIMMUNG	ATMOSPHÄRE		0	-1	-1
29	8	8	10	33	GETRÄNK	SCHAUM		0	-1	-1
29	8	8	11	10	IRRTUM	MISSVERSTÄNDNIS		0	-1	-1
29	8	8	12	14	LÜGE	WAHRHEIT		0	-1	-1
29	8	8	13	38	PFEFFER	BUTTER		0	-1	-1
29	8	8	14	21	ERMÜDUNG	KREISLAUF		0	-1	-1
29	8	8	15	37	FISCHER	MEER	MEER	1	2202	2887
29	8	8	16	39	RÄUBER	DIEBSTAHL		0	-1	-1
29	8	8	17	24	SOZIALIST	PAROLE		0	-1	-1
29	8	8	18	17	THEMA	INTERESSE		0	-1	-1
29	8	8	19	23	ÄRA	ZEITALTER	ZEITALTER	1	1603	3451
29	8	8	20	8	FAMILIE	MUTTER		0	-1	-1
29	8	8	21	31	VERWALTUNG	GENEHMIGUNG		0	-1	-1
29	8	8	22	29	SÄUGLING	WIEGE		0	-1	-1
29	8	8	23	7	FENSTER	BEWOHNER		0	-1	-1
29	8	8	24	5	JUNGFRAU	SCHLEIER		0	-1	-1
29	8	8	25	15	PLAKAT	HAMMER		0	-1	-1
29	8	8	26	30	STRAND	VERGNÜGEN		0	-1	-1
29	8	8	27	28	SCHATTEN	EXISTENZ		0	-1	-1
29	8	8	28	35	LEICHTIGKEIT	SCHWERKRAFT		0	-1	-1
29	8	8	29	1	WOHNUNG	HEIM		0	-1	-1
29	8	8	30	2	GELEGENHEIT	LIEBSCHAFT		0	-1	-1
29	8	8	31	6	DICHTER	ZITAT		0	-1	-1
29	8	8	32	11	REIZ	REAKTION		0	-1	-1
29	8	8	33	40	GESTALTUNG	LANDSCHAFT		0	-1	-1
29	8	8	34	36	LEERE	DUMPFHEIT		0	-1	-1
29	8	8	35	12	ABFALL	SCHMUTZ		0	-1	-1
29	8	8	36	4	TRANSPORT	LAGER	LOGISTIK	0	376719999999925	5047
29	8	8	37	18	BLASE	BAUCH		0	-1	-1
29	8	8	38	22	BEGINN	FOLGE		0	-1	-1
29	8	8	39	20	FLEISCH	RAUBTIER		0	-1	-1
29	8	8	40	16	PERSON	SCHADEN		0	-1	-1
								61
