## Supplementary material for "Vast amounts of encoded items nullify but do not reverse the effect of sleep on declarative memory": Dataset: PAL_30_1_2.xlsx

### Sheet: Sheet1
VP_Nr	Block	VersioN	counter	pair_code	cue	correct_answer	answer	accuracy	reactiontime1	reactiontime2
30	1	8	1	7	FENSTER	BEWOHNER	HOF	0	2528.7	4328
30	1	8	2	35	LEICHTIGKEIT	SCHWERKRAFT	SCHWERE	0	4543.7	6747
30	1	8	3	13	BÜSTENHALTER	BUSEN	BUSEN	1	2179.5	4092
30	1	8	4	30	STRAND	VERGNÜGEN	DÜNEN	0	4137.3	5687
30	1	8	5	29	SÄUGLING	WIEGE	WIEGE	1	1725.5	3239
30	1	8	6	6	DICHTER	ZITAT		0	-1	-1
30	1	8	7	31	VERWALTUNG	GENEHMIGUNG		0	-1	-1
30	1	8	8	38	PFEFFER	BUTTER	SALZ	0	11503.9	12991
30	1	8	9	24	SOZIALIST	PAROLE	PAROLE	1	3295.7	5093
30	1	8	10	17	THEMA	INTERESSE	SACHE	0	856989999999999	9759
30	1	8	11	3	GABEL	SOSSE	SUPPE	0	2073.7	4159
30	1	8	12	37	FISCHER	MEER	MEER	1	569789999999999	6858
30	1	8	13	20	FLEISCH	RAUBTIER	MESSER	0	11839.9	13167
30	1	8	14	8	FAMILIE	MUTTER	MUTTER	1	1414.7	2893
30	1	8	15	16	PERSON	SCHADEN	MANN	0	775370000000001	9153
30	1	8	16	22	BEGINN	FOLGE	ENDE	0	134370000000001	2127
30	1	8	17	14	LÜGE	WAHRHEIT	WAHRHEIT	1	731189999999999	10911
30	1	8	18	26	ADMIRAL	WAFFENRUHE	WAFFENRUHE	1	316770000000001	13256
30	1	8	19	40	GESTALTUNG	LANDSCHAFT		0	-1	-1
30	1	8	20	1	WOHNUNG	HEIM	HAUS	0	584789999999999	7343
30	1	8	21	2	GELEGENHEIT	LIEBSCHAFT		0	-1	-1
30	1	8	22	25	STIMMUNG	ATMOSPHÄRE		0	-1	-1
30	1	8	23	28	SCHATTEN	EXISTENZ	EXISTENZ	1	234370000000001	4231
30	1	8	24	34	ENTSPANNUNG	BEDROHUNG	ERHOLUNG	0	438370000000001	7103
30	1	8	25	23	ÄRA	ZEITALTER	ZEITALTER	1	130370000000001	3976
30	1	8	26	21	ERMÜDUNG	KREISLAUF		0	-1	-1
30	1	8	27	36	LEERE	DUMPFHEIT		0	-1	-1
30	1	8	28	33	GETRÄNK	SCHAUM		0	-1	-1
30	1	8	29	39	RÄUBER	DIEBSTAHL	DIEBSTAHL	1	243990000000002	5256
30	1	8	30	12	ABFALL	SCHMUTZ	SCHMUTZ	1	397570000000001	7456
30	1	8	31	32	MÜNDIGKEIT	ABHÄNGIGKEIT	ABHÄNGIGKEIT	1	233809999999998	10088
30	1	8	32	9	BEMÜHUNGEN	ANSTRENGUNG		0	-1	-1
30	1	8	33	11	REIZ	REAKTION	REAKTION	1	671990000000002	8872
30	1	8	34	18	BLASE	BAUCH		0	-1	-1
30	1	8	35	4	TRANSPORT	LAGER	LAGER	1	714929999999999	8526
30	1	8	36	15	PLAKAT	HAMMER	HAMMER	1	127179999999999	2552
30	1	8	37	27	ERFAHRUNG	UNWISSENHEIT		0	-1	-1
30	1	8	38	19	LERCHE	FRÖHLICHKEIT		0	-1	-1
30	1	8	39	10	IRRTUM	MISSVERSTÄNDNIS	EINSICHT	0	10225	12933
30	1	8	40	5	JUNGFRAU	SCHLEIER		0	-1	-1
30	2	9	1	6	BÜRGSCHAFT	VOLLMACHT	VERLASS	0	17845	19861
30	2	9	2	3	GITTER	BESCHRÄNKUNG	FENSTER	0	3080	4837
30	2	9	3	14	VERANSTALTUNG	ÖFFENTLICHKEIT	FEIER	0	197889999999991	3499
30	2	9	4	15	BÜCHEREI	VERLEIH	SIGNATUR	0	2152	4881
30	2	9	5	21	ORIENTIERUNG	AUSGANG	KARTE	0	529389999999991	8158
30	2	9	6	17	SONATE	KLAVIER	KLAVIER	1	3976	8911
30	2	9	7	26	DUFT	GERUCH	BLUME	0	8040	10192
30	2	9	8	18	WELLE	FLUT	WASSER	0	809589999999991	9584
30	2	9	9	39	ABRECHNUNG	BANKIER		0	-1	-1
30	2	9	10	20	KUMMER	TRAURIGKEIT	SORGE	0	3743	5687
30	2	9	11	31	ANREGUNG	BEISPIEL	SPANNUNG	0	11783	14391
30	2	9	12	38	SEILTÄNZER	SCHWERPUNKT		0	-1	-1
30	2	9	13	37	STUDIUM	WIRTSCHAFT	EXAM	0	19128	20001
30	2	9	14	12	HALLE	TURNIER	TOR	0	942289999999991	10463
30	2	9	15	33	ÄHNLICHKEIT	WIEDERHOLUNG		0	-1	-1
30	2	9	16	16	KRANKHEIT	SYMPTOM		0	-1	-1
30	2	9	17	7	SPRÜHREGEN	FLUSS		0	-1	-1
30	2	9	18	4	TÜR	SCHRANK	ÖFFNUNG	0	744510000000009	9390
30	2	9	19	40	GESCHENK	UNDANK	GABE	0	495010000000009	5870
30	2	9	20	19	VERBRENNUNG	PROZESSION	PROZESSION	1	8142	13039
30	2	9	21	34	REGEL	KOMBINATION		0	-1	-1
30	2	9	22	24	GANGSTER	VERBRECHEN		0	-1	-1
30	2	9	23	27	STRICK	SCHLINGE	GALGEN	0	799989999999991	9560
30	2	9	24	5	KAMERAD	OPFER	FREUNDSCHAFT	0	671989999999991	10749
30	2	9	25	13	SARG	GRAB	GRAB	1	2626	5746
30	2	9	26	35	AUFPRALL	FALL	UNFALL	0	3983	12712
30	2	9	27	10	VORTRAG	REDNER		0	-1	-1
30	2	9	28	11	GESCHOSS	PFEIL		0	-1	-1
30	2	9	29	22	TAKT	HARFE	MUSIK	0	121198999999999	13729
30	2	9	30	8	ANHÄNGER	MEISTER	MEISTER	1	179789999999991	3574
30	2	9	31	9	KOCHTOPF	BÜGELEISEN	SOSSE	0	572689999999991	7434
30	2	9	32	36	VERZIERUNG	PALAST		0	-1	-1
30	2	9	33	32	GLETSCHER	POL	POL	1	328989999999991	5347
30	2	9	34	29	RHEUMATISMUS	IMMUNITÄT		0	-1	-1
30	2	9	35	23	TOTSCHLAG	BRUTALITÄT	VERBRECHEN	0	884710000000009	12639
30	2	9	36	28	GEMÜT	HEITERKEIT		0	-1	-1
30	2	9	37	1	INSTANZ	GESETZGEBUNG		0	-1	-1
30	2	9	38	25	FINDIGKEIT	EINFALL	LIST	0	149591000000001	16119
30	2	9	39	30	ZUGEHÖRIGKEIT	GENERATION		0	-1	-1
30	2	9	40	2	GEDULD	KONTROLLE		0	-1	-1
30	3	10	1	27	MONSTER	MUT		0	-1	-1
30	3	10	2	11	DIREKTOR	GESCHÄFT	GESCHÄFT	1	700520000000019	11031
30	3	10	3	31	SAMT	STOFF	WEICH	0	252720000000019	3711
30	3	10	4	21	ELITE	VERMÖGEN		0	-1	-1
30	3	10	5	7	LOYALITÄT	BRUDER	EHRE	0	10147	11379
30	3	10	6	36	GESCHLECHT	MANN	MANN	1	764339999999991	9023
30	3	10	7	34	VERDROSSENHEIT	RESIGNATION		0	-1	-1
30	3	10	8	20	SPIRALE	FRUCHTBARKEIT	FRUCHTBARKEIT	1	4344	9469
30	3	10	9	18	FASCHIST	IDEOLOGIE	NATIONALIST	0	166826000000001	19459
30	3	10	10	5	ANZUG	BÖRSE	BÖRSE	1	156151000000001	17151
30	3	10	11	37	NEUROSE	PSYCHOLOGIE		0	-1	-1
30	3	10	12	6	ABSCHLUSS	PROJEKT	SCHULE	0	12095	13519
30	3	10	13	4	FAHRT	AUTOBAHN	ZIEL	0	430320000000019	5489
30	3	10	14	10	MAGEN	RESTAURANT	RESTAURANT	1	105052999999998	13210
30	3	10	15	13	GENAUIGKEIT	AUFMERKSAMKEIT		0	-1	-1
30	3	10	16	22	LIEGE	VERANDA	KRANKENWAGEN	0	9891	13998
30	3	10	17	3	LINIE	BUS	BUS	1	261589999999991	3497
30	3	10	18	30	PASSION	ORGASMUS		0	-1	-1
30	3	10	19	35	VERLAUF	ENDUNG		0	-1	-1
30	3	10	20	26	POLITIKER	ZUVERSICHT	ZUVERSICHT	1	145718999999999	16967
30	3	10	21	29	ZUSPITZUNG	PUNKT		0	-1	-1
30	3	10	22	9	VOLK	GEMEINDE	GEMEINSCHAFT	0	110748999999999	13940
30	3	10	23	24	MAKEL	SELBSTBEWUSSTSEIN	FEHLER	0	3551	5260
30	3	10	24	8	UMARMUNG	INTEGRATION	FREUND	0	492220000000019	6439
30	3	10	25	23	SCHNORCHEL	ATLANTIK	ATLANTIK	1	1938	5039
30	3	10	26	19	DROGE	VERHEIMLICHUNG	HEIMLICH	0	124752000000002	15523
30	3	10	27	2	KAMERADSCHAFT	PARTNER		0	-1	-1
30	3	10	28	39	ERMORDUNG	GESTÄNDNIS	GEWALT	0	104152000000002	11834
30	3	10	29	25	PARADIES	MENSCH	HIMMELREICH	0	206020000000019	7369
30	3	10	30	15	PATIENT	THERAPIE	KRANKENHAUS	0	12442	15234
30	3	10	31	38	REDAKTEUR	KORRESPONDENZ		0	-1	-1
30	3	10	32	32	SCHIFFBRUCH	UNGLÜCKSFALL		0	-1	-1
30	3	10	33	12	ZENTIMETER	METER		0	-1	-1
30	3	10	34	40	PEITSCHE	MISSHANDLUNG	MISSHANDLUNG	1	3975	9607
30	3	10	35	16	STRICH	SKIZZE		0	-1	-1
30	3	10	36	28	ANKÜNDIGUNG	EXAMEN	ANSAGE	0	113191000000001	12735
30	3	10	37	14	ZUSAMMENHANG	VORZEICHEN	FAZIT	0	840720000000019	10415
30	3	10	38	33	OPERATION	KOMA	KOMA	1	423910000000009	6087
30	3	10	39	1	PROGNOSE	GEWISSHEIT	VORHERSAGE	0	279120000000019	5895
30	3	10	40	17	KÄFER	RUINE	BERG	0	124231000000001	13399
30	4	11	1	33	STURZ	REGIERUNG	HÖHE	0	395829999999981	6856
30	4	11	2	19	BEGNADIGUNG	DROHUNG	RICHTER	0	844320000000019	10549
30	4	11	3	36	WALZER	GALA	KLEID	0	636529999999981	7789
30	4	11	4	28	VERSEUCHUNG	RATTE		0	-1	-1
30	4	11	5	17	HANDSCHRIFT	BUCHSTABE	BUCHSTABE	1	114392000000002	14967
30	4	11	6	23	KATEGORIE	GÜLTIGKEIT		0	-1	-1
30	4	11	7	22	KARTE	HINDERNIS	RICHTUNG	0	520329999999981	7835
30	4	11	8	34	SYMBOL	WAPPEN	ZEICHEN	0	446979999999981	6295
30	4	11	9	32	KRAMPF	BEIN	BEIN	1	177529999999981	3127
30	4	11	10	2	UNTAUGLICHKEIT	FAHRER		0	-1	-1
30	4	11	11	40	WIND	ELEMENT	ELEMENT	1	139432000000002	18199
30	4	11	12	30	STRATEGIE	NÄHERUNG	VORGEHEN	0	807120000000019	10983
30	4	11	13	3	COMPUTER	ZEITVERTREIB	ZEITVERGEUDUNG	0	136152999999998	17591
30	4	11	14	4	MEDAILLE	WETTBEWERB	WETTKAMPF	0	217520000000019	4857
30	4	11	15	9	WAHL	GREMIUM	URNE	0	698970000000019	7999
30	4	11	16	21	GANS	ENTE	ENTE	1	122920000000019	2059
30	4	11	17	11	SCHEIDUNG	INSTABILITÄT	TRENNUNG	0	828120000000019	10159
30	4	11	18	27	DOLCH	STICH	SPITZE	0	533120000000019	7019
30	4	11	19	25	PHILOSOPHIE	SINN	SINN	1	163720000000019	2609
30	4	11	20	14	LEISTUNG	PROVISION	MOTOR	0	130352000000002	14011
30	4	11	21	35	BEHANDLUNG	MANDEL	ARZT	0	183920000000019	2791
30	4	11	22	7	BODEN	FUND	FALL	0	333260000000009	4255
30	4	11	23	18	TREIBSTOFF	KILOMETER		0	-1	-1
30	4	11	24	8	REKORD	ARBEITSLOSIGKEIT		0	-1	-1
30	4	11	25	26	HAND	GESTE		0	-1	-1
30	4	11	26	12	ATOM	MOLEKÜL	MOLEKÜL	1	173339999999991	4501
30	4	11	27	20	VATERUNSER	RELIGION	GEBET	0	695939999999991	8191
30	4	11	28	10	ZULASSUNG	NACHWEIS	ERLAUBNIS	0	780739999999991	10127
30	4	11	29	37	HIRTE	SCHAF		0	-1	-1
30	4	11	30	6	AMATEUR	HOBBY	HOBBY	1	283239999999991	4095
30	4	11	31	15	ATTRAKTION	WELTWUNDER	WELTWUNDER	1	923120000000019	11527
30	4	11	32	38	WEG	WILLE		0	-1	-1
30	4	11	33	24	AUSSCHAU	GIPFEL	HÖHE	0	626829999999981	7479
30	4	11	34	31	KOPPEL	STIER	STIER	1	262329999999981	3951
30	4	11	35	29	BUDE	KÜHLSCHRANK		0	-1	-1
30	4	11	36	1	SCHALTER	FLUGHAFEN	TICKET	0	783920000000019	9799
30	4	11	37	13	FEHLTRITT	VERANTWORTUNG		0	-1	-1
30	4	11	38	5	INSTITUTION	ABTEILUNG		0	-1	-1
30	4	11	39	16	TRAKTOR	LENKSTANGE	LENKSTANGE	1	175120000000019	7223
30	4	11	40	39	GEWINNUNG	WERBER	METALL	0	126872000000002	13967
30	5	12	1	38	ABEND	MORGEN	MORGEN	1	913429999999981	10582
30	5	12	2	23	JUGEND	SCHWIMMBAD	KRAFT	0	122792999999998	13589
30	5	12	3	11	PROGRAMM	KINO	THEATER	0	5865.5	11545
30	5	12	4	19	BAHNSTEIG	ANPASSUNG	GLEIS	0	186890000000037	3575
30	5	12	5	2	GENIE	MATHEMATIK	MATHEMATIK	1	134779999999981	4095
30	5	12	6	33	ERÖFFNUNG	GRÜNDUNG	KAUFHAUS	0	9518.5	11361
30	5	12	7	24	ALARM	ÜBUNG	FEUERWEHR	0	5349.5	8333
30	5	12	8	25	BESTATTUNG	SELBSTMORD	FRIEDHOF	0	264729999999981	4991
30	5	12	9	4	KLOSTER	EINSCHRÄNKUNG	EINGESCHRÄNKHEIT	0	146552999999998	19127
30	5	12	10	17	BEGRÜNDER	PRÄSIDENT	NATION	0	788659999999963	10465
30	5	12	11	36	EINSPARUNG	RECHNUNG		0	-1	-1
30	5	12	12	1	EMPFINDUNG	GELASSENHEIT		0	-1	-1
30	5	12	13	32	KOORDINATION	HANDHABUNG		0	-1	-1
30	5	12	14	12	HÖLLE	MYTHOS	MYTHOS	1	156729999999981	4071
30	5	12	15	6	SCHLACHTUNG	SCHWEIN	SCHWEIN	1	1751.5	3975
30	5	12	16	34	BLEI	STAHL	STAHL	1	288729999999981	4739
30	5	12	17	18	PARTY	THEKE	GÄSTE	0	6979.5	8289
30	5	12	18	14	SCHLAFWANDELN	UNWIRKLICHKEIT		0	-1	-1
30	5	12	19	28	UNSTERBLICHKEIT	AUFERSTEHUNG		0	-1	-1
30	5	12	20	10	ZAUBERKÜNSTLER	TRICK	ENTHÜLLUNG	0	394959999999963	7309
30	5	12	21	13	STAAT	UNTERSTÜTZUNG		0	-1	-1
30	5	12	22	40	KERZE	DOCHT	DOCHT	1	5773.5	7461
30	5	12	23	15	VERHAFTUNG	KLINGE	GERICHT	0	698329999999981	8495
30	5	12	24	5	BINDUNG	BABY	BUCH	0	2127.5	3531
30	5	12	25	27	BEEINFLUSSUNG	VERMARKTUNG		0	-1	-1
30	5	12	26	3	BEIFALL	APPLAUS	ZIRKUS	0	447929999999981	6487
30	5	12	27	16	FREUNDIN	ZÄRTLICHKEIT	ZÄRTLICHKEIT	1	165529999999981	6869
30	5	12	28	7	HIRN	STUDIE		0	-1	-1
30	5	12	29	8	KARTELL	KONSENS		0	-1	-1
30	5	12	30	35	NOTLAGE	DILEMMA		0	-1	-1
30	5	12	31	20	HORN	WARNUNG		0	-1	-1
30	5	12	32	29	MOTOR	INDUSTRIALISIERUNG	ÖL	0	493490000000037	5833
30	5	12	33	21	LIKÖR	SEKT	SEKT	1	2391.5	3625
30	5	12	34	26	EVOLUTION	ERWEITERUNG		0	-1	-1
30	5	12	35	39	ORDNUNG	ZUCHT		0	-1	-1
30	5	12	36	9	ADER	GESTEIN	GESTEIN	1	3582.5	5710
30	5	12	37	22	PARTEI	ABSTIMMUNG	ABSTIMMUNG	1	127292000000002	15431
30	5	12	38	30	DORF	ISOLATION	GEMEINSCHAFT	0	303140000000037	11511
30	5	12	39	31	REICH	PROFIT	ÜBERFLUSS	0	759020000000019	9873
30	5	12	40	37	INVESTITION	KONZERN		0	-1	-1
30	6	13	1	36	KLEINIGKEIT	WAAGE		0	-1	-1
30	6	13	2	1	WAHNSINN	ANSTALT	METHODE	0	7335.5	8927
30	6	13	3	27	SUBSTANZ	SEELE	MATERIAL	0	5416.5	7312
30	6	13	4	20	ZAHL	PHYSIK		0	-1	-1
30	6	13	5	33	SENDER	NOTIZ	RADIO	0	994359999999963	11367
30	6	13	6	15	VERBRÜDERUNG	ENTSCHULDIGUNG	BEFREIUNG	0	156707999999998	18089
30	6	13	7	17	WAFFE	KRIEG	GEFECHT	0	6222.5	7998
30	6	13	8	14	MUSIK	OPER	HEFT	0	4615.5	6511
30	6	13	9	16	TRAINING	PULS		0	-1	-1
30	6	13	10	7	KRANZ	NEST	NEST	1	5271.5	6649
30	6	13	11	30	HASS	GEFECHT	ANGRIFF	0	641459999999963	8810
30	6	13	12	23	STREIK	KONFLIKT	ESKALATION	0	11075.5	14027
30	6	13	13	5	AUFTAKT	SPIEL	ENDE	0	530370000000019	6111
30	6	13	14	19	INSEL	URLAUBER		0	-1	-1
30	6	13	15	32	KLEIDERSCHRANK	HANDSCHUH	SCHUH	0	13303.5	14959
30	6	13	16	28	NACHRICHT	GEBURTSTAG		0	-1	-1
30	6	13	17	8	BEWUNDERUNG	SCHÖNHEIT	TÄNZER	0	15099.5	16659
30	6	13	18	29	KONJUNKTUR	DIAGNOSE	ENTWICKLUNG	0	7623.5	10799
30	6	13	19	39	FREILASSUNG	AUFENTHALT	GNADE	0	989229999999981	11149
30	6	13	20	13	ZAHLUNG	QUITTUNG		0	-1	-1
30	6	13	21	40	REGENSCHIRM	BEDARF	BEDARF	1	5487.5	8703
30	6	13	22	34	FRAU	BLUSE		0	-1	-1
30	6	13	23	2	PARK	VEGETATION		0	-1	-1
30	6	13	24	18	BEWERTUNG	KELLNERIN		0	-1	-1
30	6	13	25	4	SPRECHER	AUFRUF		0	-1	-1
30	6	13	26	25	GERICHTSHOF	UNWAHRHEIT	VORSTAND	0	740529999999981	9679
30	6	13	27	12	TRAINER	STIL	ERFOLG	0	542170000000019	6741
30	6	13	28	6	BEGEISTERUNG	GEFÜHL		0	-1	-1
30	6	13	29	24	ENTSCHLOSSENHEIT	DURCHSETZUNG		0	-1	-1
30	6	13	30	38	SUBMISSION	ERNIEDRIGUNG	UNTERWERFUNG	0	5423.5	8741
30	6	13	31	26	KUNSTWERK	AUFMACHUNG	ARTIST	0	778040000000037	9419
30	6	13	32	35	ZUCKER	SPEISE		0	-1	-1
30	6	13	33	21	REVOLUTION	WIDERSTAND	PROPAGANDA	0	2343.5	4645
30	6	13	34	37	FLAMME	LEUCHTE		0	-1	-1
30	6	13	35	22	WIEDERHERSTELLUNG	VERSCHLECHTERUNG		0	-1	-1
30	6	13	36	11	DOKUMENT	BESCHEINIGUNG	PAPIER	0	319970000000019	4505
30	6	13	37	31	TEICH	ÜBERSCHWEMMUNG	ÜBERFLUTUNG	0	468070000000019	7165
30	6	13	38	10	MILCH	KÄSE		0	-1	-1
30	6	13	39	9	STALL	KUH		0	-1	-1
30	6	13	40	3	OZEAN	KRABBE	VERGNÜGEN	0	775970000000019	11431
30	7	14	1	5	GANG	TOR	WEG	0	627059999999963	7406
30	7	14	2	18	KONFRONTATION	RACHE		0	-1	-1
30	7	14	3	23	FLÜCHTLING	ASYL	ASYL	1	163779999999981	3413
30	7	14	4	27	HINDERUNG	SIEGEL	EINSCHRÄNKUNG	0	652759999999963	12191
30	7	14	5	8	EXPERIMENT	UNTERSUCHUNG	VERSUCH	0	6413	7999
30	7	14	6	35	LIST	NAZI	NAZI	1	127920000000019	2983
30	7	14	7	9	INTENSIVSTATION	KRANKENHAUS	KLINIK	0	224779999999981	4023
30	7	14	8	14	WANGE	CHRIST	CHRIST	1	242720000000019	4711
30	7	14	9	7	VORBEREITUNG	VERÖFFENTLICHUNG		0	-1	-1
30	7	14	10	37	PARLAMENT	KANZLER	ABSTIMMUNG	0	738179999999981	13069
30	7	14	11	28	SCHLÄGER	KRIMINALITÄT	TENNIS	0	494220000000019	6600
30	7	14	12	19	MINIMUM	NOTWENDIGKEIT	NOTWENDIGKEIT	1	319159999999963	8759
30	7	14	13	38	ZELT	ZIRKUS	WALD	0	100795999999996	11079
30	7	14	14	17	TECHNOLOGIE	GEHIRNWÄSCHE		0	-1	-1
30	7	14	15	2	SOLO	MUSIKINSTRUMENT	INSTRUMENT	0	197590000000037	6839
30	7	14	16	36	SÄUFER	WIRT	BAR	0	989059999999963	10762
30	7	14	17	16	FREUNDSCHAFT	GEFÄHRTE	ZUNEIGUNG	0	399979999999981	5991
30	7	14	18	31	TOD	NOTWEHR		0	-1	-1
30	7	14	19	1	GEMEINSCHAFT	ZUSAMMENARBEIT		0	-1	-1
30	7	14	20	40	LEBER	ORGAN	ORGAN	1	184359999999963	3167
30	7	14	21	25	FRIEDEN	ALLIANZ		0	-1	-1
30	7	14	22	34	NACHBARSCHAFT	HECKE		0	-1	-1
30	7	14	23	33	KNOBLAUCH	VAMPIR		0	-1	-1
30	7	14	24	26	RASSE	NATIONALIST	NATIONALIST	1	508759999999963	9375
30	7	14	25	10	SCHMUGGEL	IMPORT	IMPORT	1	387959999999963	5919
30	7	14	26	3	IDIOT	UNSINN	UNSINN	1	715009999999963	9039
30	7	14	27	22	AUTOR	ERFINDUNG	ZEITUNG	0	10482	12239
30	7	14	28	15	LAMM	MITTAGESSEN	HUNGER	0	883159999999963	10039
30	7	14	29	32	SCHLUSSFOLGERUNG	KONSEQUENZ	FAZIT	0	399859999999963	5378
30	7	14	30	6	LIMIT	MAXIMUM	MAXIMUM	1	316220000000019	6380
30	7	14	31	20	ERKLÄRUNG	WISSENSCHAFT		0	-1	-1
30	7	14	32	29	FAUST	GEWALT		0	-1	-1
30	7	14	33	11	PRÄDIKAT	PRIMA	WERTVOLL	0	119687000000002	13870
30	7	14	34	39	GESELLSCHAFT	EINHEIT		0	-1	-1
30	7	14	35	4	INFLATION	ENTWERTUNG	ENTWERTUNG	1	184779999999981	4121
30	7	14	36	21	UNABHÄNGIGKEIT	SELBSTBESTIMMUNG	FREIHEIT	0	100107999999998	11529
30	7	14	37	30	DIAKONIE	VERSORGUNG		0	-1	-1
30	7	14	38	24	VATER	VORBILD	VORBILD	1	404770000000019	8047
30	7	14	39	13	URLAUB	AUSFALL	ENTSPANNUNG	0	119277000000002	16289
30	7	14	40	12	UNHEIL	ALPTRAUM		0	-1	-1
30	8	15	1	21	AUSEINANDERSETZUNG	ÜBERLEGUNG	KONFLIKT	0	489480000000075	7007
30	8	15	2	18	ERNÄHRUNG	EIWEIß		0	-1	-1
30	8	15	3	37	BEFRAGUNG	MEHRHEIT	QUOTE	0	392180000000075	6176
30	8	15	4	19	ARBEITER	EINKOMMEN	LOHN	0	485580000000075	6224
30	8	15	5	40	BEARBEITUNG	HONORAR		0	-1	-1
30	8	15	6	9	SUBKULTUR	UNTERGRUND		0	-1	-1
30	8	15	7	15	TRITT	SOHLE	FUSS	0	2908.5	4725
30	8	15	8	24	AKTEUR	DRAMATIK	EREIGNISS	0	802659999999963	12714
30	8	15	9	39	DESSERT	HONIG	SÜSSE	0	939230000000075	11149
30	8	15	10	5	STÜTZE	BEGLEITER		0	-1	-1
30	8	15	11	23	OPPOSITION	VERWEIGERUNG		0	-1	-1
30	8	15	12	20	REGENBOGEN	FARBE	FARBE	1	679030000000075	8338
30	8	15	13	7	DONNER	BLITZ	BLITZ	1	1437	2885
30	8	15	14	26	POLIZEI	EINSATZ	FAHNDUNG	0	588459999999963	8992
30	8	15	15	2	UNTERSCHRIFT	FORMULAR	BUCHSTABE	0	471180000000075	6840
30	8	15	16	8	GELIEBTE	GEHEIMNIS	HEIMLICHKEIT	0	631380000000075	9776
30	8	15	17	31	ERMITTLUNG	SCHULD		0	-1	-1
30	8	15	18	14	REGIME	ZERSCHLAGUNG		0	-1	-1
30	8	15	19	32	FORMEL	BERECHNUNG	PHYSIK	0	2832	4423
30	8	15	20	27	KUNST	ARTIST	ARTIST	1	250880000000075	9826
30	8	15	21	38	GEGNER	WAFFENSTILLSTAND		0	-1	-1
30	8	15	22	1	PYRAMIDE	ARCHITEKTUR	ARCHITEKTUR	1	265580000000075	7416
30	8	15	23	22	STROH	WALDBRAND	SCHEUNE	0	6320	8968
30	8	15	24	36	INFORMATIK	PROGRAMMIERUNG	PROGRAMMIERUNG	1	146280000000075	6103
30	8	15	25	11	SCHÄTZUNG	SPEKULATION	ANNÄHERUNG	0	504680000000075	8527
30	8	15	26	34	PATRIOTISMUS	EXTREMISMUS	NATIONALISMUS	0	112878000000007	14938
30	8	15	27	29	INTERVENTION	STREIT	EINGRIFF	0	5010.5	6717
30	8	15	28	30	ERDBALL	WELTKARTE		0	-1	-1
30	8	15	29	33	TAGEBUCH	BIOGRAPHIE	SEITE	0	2343	3711
30	8	15	30	10	ZOO	BÄR	BÄR	1	268909999999963	4448
30	8	15	31	4	BRILLE	KRAWATTE		0	-1	-1
30	8	15	32	16	SONNE	GRAD		0	-1	-1
30	8	15	33	28	BILD	FOTO	GALERIE	0	6840	9968
30	8	15	34	13	WANDEL	ZWISCHENZEIT		0	-1	-1
30	8	15	35	12	TECHNIKER	INGENIEUR		0	-1	-1
30	8	15	36	35	GOTT	VEREHRUNG	GLAUBE	0	551180000000075	7198
30	8	15	37	25	DRECK	VERUNREINIGUNG		0	-1	-1
30	8	15	38	6	MANDANT	RECHT		0	-1	-1
30	8	15	39	17	KOOPERATION	MITHILFE	EINIGKEIT	0	10680	13376
30	8	15	40	3	VORSTAND	LEITER		0	-1	-1
