## Supplementary material for "Vast amounts of encoded items nullify but do not reverse the effect of sleep on declarative memory": Dataset: PAL_30_1_3.xlsx

### Sheet: Sheet1
VP_Nr	Block	VersioN	counter	pair_code	cue	correct_answer	answer	accuracy	reactiontime1	reactiontime2
30	1	8	1	18	BLASE	BAUCH	SCHULTER	0	12945.7	14273
30	1	8	2	12	ABFALL	SCHMUTZ	SCHMUTZ	1	1743.6	3447
30	1	8	3	32	MÜNDIGKEIT	ABHÄNGIGKEIT	ABHÄNGIGKEIT	1	4354.7	9143
30	1	8	4	36	LEERE	DUMPFHEIT		0	-1	-1
30	1	8	5	28	SCHATTEN	EXISTENZ	EXISTENZ	1	1958.1	3693
30	1	8	6	33	GETRÄNK	SCHAUM	COLA	0	3833.7	4681
30	1	8	7	5	JUNGFRAU	SCHLEIER		0	-1	-1
30	1	8	8	7	FENSTER	BEWOHNER	HOF	0	227960000000001	2849
30	1	8	9	10	IRRTUM	MISSVERSTÄNDNIS	FEHLER	0	2241.7	3520
30	1	8	10	26	ADMIRAL	WAFFENRUHE	WAFFENRUHE	1	265089999999999	6749
30	1	8	11	19	LERCHE	FRÖHLICHKEIT		0	-1	-1
30	1	8	12	17	THEMA	INTERESSE		0	-1	-1
30	1	8	13	22	BEGINN	FOLGE	ENDE	0	1484.5	2373
30	1	8	14	20	FLEISCH	RAUBTIER	SCHWEIN	0	1273.5	3139
30	1	8	15	16	PERSON	SCHADEN	MANN	0	179760000000001	2533
30	1	8	16	30	STRAND	VERGNÜGEN	DAMM	0	3527.5	4447
30	1	8	17	15	PLAKAT	HAMMER	HAMMER	1	1081	2247
30	1	8	18	35	LEICHTIGKEIT	SCHWERKRAFT	SCHWERE	0	1891.5	3320
30	1	8	19	29	SÄUGLING	WIEGE	WIEGE	1	134339999999999	2419
30	1	8	20	9	BEMÜHUNGEN	ANSTRENGUNG		0	-1	-1
30	1	8	21	14	LÜGE	WAHRHEIT		0	-1	-1
30	1	8	22	40	GESTALTUNG	LANDSCHAFT		0	-1	-1
30	1	8	23	39	RÄUBER	DIEBSTAHL	DIEBSTAHL	1	162810000000001	5045
30	1	8	24	31	VERWALTUNG	GENEHMIGUNG	GERICHT	0	219479999999999	3687
30	1	8	25	25	STIMMUNG	ATMOSPHÄRE	LAGE	0	269729999999999	3676
30	1	8	26	6	DICHTER	ZITAT	BUCH	0	7739.5	8710
30	1	8	27	24	SOZIALIST	PAROLE	NATIONALIST	0	428310000000001	6933
30	1	8	28	11	REIZ	REAKTION	REAKTION	1	657910000000001	8076
30	1	8	29	2	GELEGENHEIT	LIEBSCHAFT		0	-1	-1
30	1	8	30	23	ÄRA	ZEITALTER	ZEITALTER	1	1277.5	3743
30	1	8	31	3	GABEL	SOSSE	SUPPE	0	1391.5	2726
30	1	8	32	21	ERMÜDUNG	KREISLAUF		0	-1	-1
30	1	8	33	4	TRANSPORT	LAGER	LAGER	1	1153	2320
30	1	8	34	34	ENTSPANNUNG	BEDROHUNG		0	-1	-1
30	1	8	35	37	FISCHER	MEER	MEER	1	149970000000001	2491
30	1	8	36	38	PFEFFER	BUTTER	SALZ	0	153989999999999	2679
30	1	8	37	8	FAMILIE	MUTTER	MUTTER	1	2079.5	3807
30	1	8	38	1	WOHNUNG	HEIM	HAUS	0	1351.5	2463
30	1	8	39	27	ERFAHRUNG	UNWISSENHEIT		0	-1	-1
30	1	8	40	13	BÜSTENHALTER	BUSEN	BUSEN	1	130360000000001	2578
30	2	9	1	22	TAKT	HARFE	NOTE	0	742580000000005	8353
30	2	9	2	34	REGEL	KOMBINATION		0	-1	-1
30	2	9	3	8	ANHÄNGER	MEISTER	MEISTER	1	132139999999991	2939
30	2	9	4	30	ZUGEHÖRIGKEIT	GENERATION	MITGLIED	0	737980000000005	9449
30	2	9	5	33	ÄHNLICHKEIT	WIEDERHOLUNG		0	-1	-1
30	2	9	6	15	BÜCHEREI	VERLEIH	SIGNATUR	0	150980000000005	4109
30	2	9	7	18	WELLE	FLUT	DEICH	0	857560000000009	9711
30	2	9	8	39	ABRECHNUNG	BANKIER		0	-1	-1
30	2	9	9	5	KAMERAD	OPFER	FREUNDSCHAFT	0	255360000000009	6033
30	2	9	10	40	GESCHENK	UNDANK		0	-1	-1
30	2	9	11	16	KRANKHEIT	SYMPTOM	NOTFALL	0	596780000000005	7271
30	2	9	12	31	ANREGUNG	BEISPIEL		0	-1	-1
30	2	9	13	12	HALLE	TURNIER	TOR	0	1700	2815
30	2	9	14	4	TÜR	SCHRANK	WEG	0	271889999999991	3383
30	2	9	15	3	GITTER	BESCHRÄNKUNG		0	-1	-1
30	2	9	16	26	DUFT	GERUCH	BLUME	0	5845.5	7479
30	2	9	17	38	SEILTÄNZER	SCHWERPUNKT	FALL	0	312760000000009	4483
30	2	9	18	9	KOCHTOPF	BÜGELEISEN	MAGEN	0	328360000000009	4707
30	2	9	19	24	GANGSTER	VERBRECHEN	VERBRECHEN	1	598360000000009	8143
30	2	9	20	2	GEDULD	KONTROLLE		0	-1	-1
30	2	9	21	11	GESCHOSS	PFEIL		0	-1	-1
30	2	9	22	27	STRICK	SCHLINGE	HENKER	0	463980000000005	6419
30	2	9	23	1	INSTANZ	GESETZGEBUNG		0	-1	-1
30	2	9	24	20	KUMMER	TRAURIGKEIT		0	-1	-1
30	2	9	25	21	ORIENTIERUNG	AUSGANG	KARTE	0	209380000000005	3307
30	2	9	26	29	RHEUMATISMUS	IMMUNITÄT		0	-1	-1
30	2	9	27	14	VERANSTALTUNG	ÖFFENTLICHKEIT	THEKE	0	551980000000005	6559
30	2	9	28	32	GLETSCHER	POL	POL	1	137589999999991	2391
30	2	9	29	25	FINDIGKEIT	EINFALL	LIST	0	549410000000009	6583
30	2	9	30	17	SONATE	KLAVIER	KLAVIER	1	479130000000005	7009
30	2	9	31	19	VERBRENNUNG	PROZESSION	PROZESSION	1	188580000000005	4499
30	2	9	32	10	VORTRAG	REDNER		0	-1	-1
30	2	9	33	13	SARG	GRAB	GRAB	1	133989999999991	2499
30	2	9	34	36	VERZIERUNG	PALAST		0	-1	-1
30	2	9	35	28	GEMÜT	HEITERKEIT		0	-1	-1
30	2	9	36	6	BÜRGSCHAFT	VOLLMACHT		0	-1	-1
30	2	9	37	23	TOTSCHLAG	BRUTALITÄT		0	-1	-1
30	2	9	38	35	AUFPRALL	FALL		0	-1	-1
30	2	9	39	37	STUDIUM	WIRTSCHAFT	EXAMEN	0	189160000000009	5629
30	2	9	40	7	SPRÜHREGEN	FLUSS	WASSER	0	570160000000009	7149
30	3	10	1	40	PEITSCHE	MISSHANDLUNG	MISSHANDLUNG	1	233289999999991	6253
30	3	10	2	24	MAKEL	SELBSTBEWUSSTSEIN	FEHLER	0	2956	4159
30	3	10	3	37	NEUROSE	PSYCHOLOGIE		0	-1	-1
30	3	10	4	29	ZUSPITZUNG	PUNKT	ESKALATION	0	2840	5352
30	3	10	5	36	GESCHLECHT	MANN	MANN	1	7095.5	8256
30	3	10	6	6	ABSCHLUSS	PROJEKT	SCHULE	0	3104	5519
30	3	10	7	3	LINIE	BUS	BUS	1	234270000000019	3432
30	3	10	8	20	SPIRALE	FRUCHTBARKEIT	FRUCHTBARKEIT	1	153579999999981	5489
30	3	10	9	15	PATIENT	THERAPIE	KLINIK	0	292989999999991	4502
30	3	10	10	11	DIREKTOR	GESCHÄFT	GESCHÄFT	1	3880	6368
30	3	10	11	16	STRICH	SKIZZE		0	-1	-1
30	3	10	12	21	ELITE	VERMÖGEN		0	-1	-1
30	3	10	13	7	LOYALITÄT	BRUDER	ZUSAMMENHALT	0	4140	7404
30	3	10	14	35	VERLAUF	ENDUNG		0	-1	-1
30	3	10	15	1	PROGNOSE	GEWISSHEIT	Z	0	186298999999999	20009
30	3	10	16	10	MAGEN	RESTAURANT	RESTAURANT	1	300	13820
30	3	10	17	26	POLITIKER	ZUVERSICHT		0	-1	-1
30	3	10	18	28	ANKÜNDIGUNG	EXAMEN	PROPAGANDA	0	513489999999991	7108
30	3	10	19	38	REDAKTEUR	KORRESPONDENZ	ZEITUNG	0	259039999999991	4186
30	3	10	20	22	LIEGE	VERANDA	KRANKENWAGEN	0	643710000000009	8472
30	3	10	21	18	FASCHIST	IDEOLOGIE	NATIONALIST	0	887979999999981	11696
30	3	10	22	34	VERDROSSENHEIT	RESIGNATION		0	-1	-1
30	3	10	23	5	ANZUG	BÖRSE	BÖRSE	1	150689999999991	2909
30	3	10	24	8	UMARMUNG	INTEGRATION		0	-1	-1
30	3	10	25	14	ZUSAMMENHANG	VORZEICHEN		0	-1	-1
30	3	10	26	25	PARADIES	MENSCH	HIMMELREICH	0	1488	3712
30	3	10	27	17	KÄFER	RUINE	BERG	0	651189999999991	7919
30	3	10	28	30	PASSION	ORGASMUS		0	-1	-1
30	3	10	29	31	SAMT	STOFF	WEICH	0	3400	5940
30	3	10	30	27	MONSTER	MUT		0	-1	-1
30	3	10	31	12	ZENTIMETER	METER		0	-1	-1
30	3	10	32	19	DROGE	VERHEIMLICHUNG	HEIMLICHKEIT	0	222379999999981	5184
30	3	10	33	9	VOLK	GEMEINDE	GEMEINSCHAFT	0	1424	3312
30	3	10	34	32	SCHIFFBRUCH	UNGLÜCKSFALL		0	-1	-1
30	3	10	35	2	KAMERADSCHAFT	PARTNER	FREUND	0	435729999999981	5573
30	3	10	36	13	GENAUIGKEIT	AUFMERKSAMKEIT		0	-1	-1
30	3	10	37	39	ERMORDUNG	GESTÄNDNIS	VERURTEILUNG	0	5800	10768
30	3	10	38	33	OPERATION	KOMA	KOMA	1	251179999999981	3419
30	3	10	39	4	FAHRT	AUTOBAHN	ENDE	0	3802.5	4636
30	3	10	40	23	SCHNORCHEL	ATLANTIK	ATLANTIK	1	136510000000009	3784
30	4	11	1	19	BEGNADIGUNG	DROHUNG	RICHTER	0	406739999999991	5604
30	4	11	2	23	KATEGORIE	GÜLTIGKEIT	KLASSE	0	274410000000009	3744
30	4	11	3	17	HANDSCHRIFT	BUCHSTABE	BUCHSTABE	1	158010000000009	3809
30	4	11	4	25	PHILOSOPHIE	SINN	SINN	1	113439999999991	1920
30	4	11	5	27	DOLCH	STICH	SPITZE	0	106110000000009	2391
30	4	11	6	4	MEDAILLE	WETTBEWERB	WETTKAMPF	0	183989999999991	3688
30	4	11	7	40	WIND	ELEMENT	ELEMENT	1	170389999999991	3141
30	4	11	8	34	SYMBOL	WAPPEN	SWASTIKA	0	734689999999991	8859
30	4	11	9	7	BODEN	FUND	FALL	0	191360000000009	2584
30	4	11	10	28	VERSEUCHUNG	RATTE	MERKEL	0	204710000000009	2984
30	4	11	11	13	FEHLTRITT	VERANTWORTUNG	STURZ	0	646410000000009	8216
30	4	11	12	37	HIRTE	SCHAF	HERDE	0	203210000000009	3072
30	4	11	13	18	TREIBSTOFF	KILOMETER	MOTOR	0	453960000000009	5375
30	4	11	14	10	ZULASSUNG	NACHWEIS		0	-1	-1
30	4	11	15	26	HAND	GESTE		0	-1	-1
30	4	11	16	2	UNTAUGLICHKEIT	FAHRER		0	-1	-1
30	4	11	17	9	WAHL	GREMIUM	LÜGE	0	442310000000009	5871
30	4	11	18	39	GEWINNUNG	WERBER	ERZ	0	395110000000009	4687
30	4	11	19	32	KRAMPF	BEIN	BEIN	1	127210000000009	2248
30	4	11	20	30	STRATEGIE	NÄHERUNG		0	-1	-1
30	4	11	21	3	COMPUTER	ZEITVERTREIB	ZEITVERGEUDUNG	0	265120000000019	6837
30	4	11	22	1	SCHALTER	FLUGHAFEN	LICHT	0	499910000000009	5799
30	4	11	23	35	BEHANDLUNG	MANDEL		0	-1	-1
30	4	11	24	20	VATERUNSER	RELIGION	GEBET	0	231710000000009	3480
30	4	11	25	16	TRAKTOR	LENKSTANGE	LENKSTANGE	1	146089999999991	4165
30	4	11	26	12	ATOM	MOLEKÜL	MOLEKÜL	1	113589999999991	4735
30	4	11	27	5	INSTITUTION	ABTEILUNG	KIRCHE	0	217610000000009	3099
30	4	11	28	22	KARTE	HINDERNIS		0	-1	-1
30	4	11	29	24	AUSSCHAU	GIPFEL		0	-1	-1
30	4	11	30	21	GANS	ENTE	ENTE	1	132810000000009	2067
30	4	11	31	8	REKORD	ARBEITSLOSIGKEIT		0	-1	-1
30	4	11	32	36	WALZER	GALA		0	-1	-1
30	4	11	33	38	WEG	WILLE		0	-1	-1
30	4	11	34	33	STURZ	REGIERUNG		0	-1	-1
30	4	11	35	6	AMATEUR	HOBBY	HOBBY	1	198510000000009	3145
30	4	11	36	15	ATTRAKTION	WELTWUNDER	ZIRKUS	0	231470000000019	4024
30	4	11	37	11	SCHEIDUNG	INSTABILITÄT		0	-1	-1
30	4	11	38	14	LEISTUNG	PROVISION		0	-1	-1
30	4	11	39	31	KOPPEL	STIER	STIER	1	243979999999981	3600
30	4	11	40	29	BUDE	KÜHLSCHRANK		0	-1	-1
30	5	12	1	1	EMPFINDUNG	GELASSENHEIT	EMOTION	0	345409999999963	5702
30	5	12	2	7	HIRN	STUDIE		0	-1	-1
30	5	12	3	40	KERZE	DOCHT	DOCHT	1	161520000000019	2607
30	5	12	4	33	ERÖFFNUNG	GRÜNDUNG		0	-1	-1
30	5	12	5	15	VERHAFTUNG	KLINGE	GERICHT	0	165509999999963	2911
30	5	12	6	4	KLOSTER	EINSCHRÄNKUNG	EINSCHRÄNKUNG	1	887409999999963	15815
30	5	12	7	19	BAHNSTEIG	ANPASSUNG	GLEIS	0	187809999999963	3007
30	5	12	8	8	KARTELL	KONSENS		0	-1	-1
30	5	12	9	14	SCHLAFWANDELN	UNWIRKLICHKEIT		0	-1	-1
30	5	12	10	20	HORN	WARNUNG		0	-1	-1
30	5	12	11	12	HÖLLE	MYTHOS	MYTHOS	1	122770000000019	2767
30	5	12	12	31	REICH	PROFIT	SICHERHEITSHAUPTAMT	0	843109999999963	15391
30	5	12	13	30	DORF	ISOLATION	GEMEINSCHAFT	0	535890000000037	7999
30	5	12	14	36	EINSPARUNG	RECHNUNG	ZUWACHS	0	123112999999998	13637
30	5	12	15	16	FREUNDIN	ZÄRTLICHKEIT	ZÄRTLICHKEIT	1	175990000000037	7029
30	5	12	16	10	ZAUBERKÜNSTLER	TRICK		0	-1	-1
30	5	12	17	23	JUGEND	SCHWIMMBAD		0	-1	-1
30	5	12	18	27	BEEINFLUSSUNG	VERMARKTUNG		0	-1	-1
30	5	12	19	39	ORDNUNG	ZUCHT		0	-1	-1
30	5	12	20	28	UNSTERBLICHKEIT	AUFERSTEHUNG		0	-1	-1
30	5	12	21	13	STAAT	UNTERSTÜTZUNG		0	-1	-1
30	5	12	22	37	INVESTITION	KONZERN	GEWINN	0	7312	8975
30	5	12	23	26	EVOLUTION	ERWEITERUNG	ENTWICKLUNG	0	375929999999981	6839
30	5	12	24	22	PARTEI	ABSTIMMUNG	ABSTIMMUNG	1	337809999999963	5351
30	5	12	25	25	BESTATTUNG	SELBSTMORD	FRIEDHOF	0	276440000000037	4691
30	5	12	26	32	KOORDINATION	HANDHABUNG		0	-1	-1
30	5	12	27	34	BLEI	STAHL	STAHL	1	158020000000019	2767
30	5	12	28	35	NOTLAGE	DILEMMA		0	-1	-1
30	5	12	29	11	PROGRAMM	KINO	RADIO	0	272109999999963	3669
30	5	12	30	2	GENIE	MATHEMATIK	MATHEMATIK	1	132329999999981	3309
30	5	12	31	9	ADER	GESTEIN	GESTEIN	1	184529999999981	3479
30	5	12	32	38	ABEND	MORGEN	MORGEN	1	177309999999963	2741
30	5	12	33	18	PARTY	THEKE	SEKT	0	131840000000037	3917
30	5	12	34	29	MOTOR	INDUSTRIALISIERUNG		0	-1	-1
30	5	12	35	21	LIKÖR	SEKT	SEKT	1	453590000000037	5111
30	5	12	36	6	SCHLACHTUNG	SCHWEIN	SCHWEIN	1	168729999999981	3603
30	5	12	37	3	BEIFALL	APPLAUS		0	-1	-1
30	5	12	38	24	ALARM	ÜBUNG	FEUERWEHR	0	298129999999981	5421
30	5	12	39	5	BINDUNG	BABY		0	-1	-1
30	5	12	40	17	BEGRÜNDER	PRÄSIDENT	NATION	0	231909999999963	3315
30	6	13	1	18	BEWERTUNG	KELLNERIN	PUNKTE	0	526940000000037	7285
30	6	13	2	5	AUFTAKT	SPIEL	ORCHESTER	0	4394.5	6211
30	6	13	3	7	KRANZ	NEST	NEST	1	228229999999981	3275
30	6	13	4	1	WAHNSINN	ANSTALT	GENIE	0	5943.5	7103
30	6	13	5	28	NACHRICHT	GEBURTSTAG	ZEITUNG	0	1799.5	3219
30	6	13	6	25	GERICHTSHOF	UNWAHRHEIT	URTEIL	0	184340000000037	3451
30	6	13	7	9	STALL	KUH	HERDE	0	459140000000037	5639
30	6	13	8	17	WAFFE	KRIEG	MEINUNG	0	550959999999963	6917
30	6	13	9	13	ZAHLUNG	QUITTUNG	ENTGELT	0	285740000000037	4561
30	6	13	10	8	BEWUNDERUNG	SCHÖNHEIT		0	-1	-1
30	6	13	11	12	TRAINER	STIL	ERFOLG	0	1679.5	2719
30	6	13	12	14	MUSIK	OPER	HEFT	0	2959.5	4143
30	6	13	13	31	TEICH	ÜBERSCHWEMMUNG	ÜBERSCHWEMMUNG	1	546340000000037	13235
30	6	13	14	4	SPRECHER	AUFRUF	RADIO	0	269140000000037	6715
30	6	13	15	32	KLEIDERSCHRANK	HANDSCHUH	SCHUH	0	2367.5	4071
30	6	13	16	26	KUNSTWERK	AUFMACHUNG	STAFFELEI	0	466320000000019	7505
30	6	13	17	35	ZUCKER	SPEISE		0	-1	-1
30	6	13	18	3	OZEAN	KRABBE	DAMM	0	484740000000037	5743
30	6	13	19	21	REVOLUTION	WIDERSTAND		0	-1	-1
30	6	13	20	39	FREILASSUNG	AUFENTHALT		0	-1	-1
30	6	13	21	16	TRAINING	PULS		0	-1	-1
30	6	13	22	38	SUBMISSION	ERNIEDRIGUNG	UNTERWERFUNG	0	1685	4431
30	6	13	23	27	SUBSTANZ	SEELE	MATERIAL	0	157770000000019	2797
30	6	13	24	37	FLAMME	LEUCHTE	KERZE	0	4011.5	5297
30	6	13	25	23	STREIK	KONFLIKT	KONFLIKT	1	466320000000019	6721
30	6	13	26	40	REGENSCHIRM	BEDARF	BEDARF	1	362120000000019	5157
30	6	13	27	6	BEGEISTERUNG	GEFÜHL		0	-1	-1
30	6	13	28	34	FRAU	BLUSE		0	-1	-1
30	6	13	29	15	VERBRÜDERUNG	ENTSCHULDIGUNG	BEFREIUNG	0	217540000000037	4799
30	6	13	30	36	KLEINIGKEIT	WAAGE		0	-1	-1
30	6	13	31	20	ZAHL	PHYSIK		0	-1	-1
30	6	13	32	2	PARK	VEGETATION		0	-1	-1
30	6	13	33	22	WIEDERHERSTELLUNG	VERSCHLECHTERUNG		0	-1	-1
30	6	13	34	11	DOKUMENT	BESCHEINIGUNG	PAPIER	0	4116.5	5751
30	6	13	35	29	KONJUNKTUR	DIAGNOSE	ERWARTUNG	0	468720000000019	6527
30	6	13	36	24	ENTSCHLOSSENHEIT	DURCHSETZUNG		0	-1	-1
30	6	13	37	10	MILCH	KÄSE	EIMER	0	363940000000037	4327
30	6	13	38	19	INSEL	URLAUBER	URLAUB	0	362340000000037	5429
30	6	13	39	33	SENDER	NOTIZ		0	-1	-1
30	6	13	40	30	HASS	GEFECHT		0	-1	-1
30	7	14	1	5	GANG	TOR	HALLE	0	307220000000019	4261
30	7	14	2	17	TECHNOLOGIE	GEHIRNWÄSCHE		0	-1	-1
30	7	14	3	1	GEMEINSCHAFT	ZUSAMMENARBEIT	STADT	0	300740000000037	4711
30	7	14	4	16	FREUNDSCHAFT	GEFÄHRTE	KAMERAD	0	229559999999963	3675
30	7	14	5	2	SOLO	MUSIKINSTRUMENT	INSTRUMENT	0	176970000000019	4043
30	7	14	6	3	IDIOT	UNSINN	UNSINN	1	207579999999981	4245
30	7	14	7	31	TOD	NOTWEHR	BESTATTER	0	621440000000037	7633
30	7	14	8	29	FAUST	GEWALT		0	-1	-1
30	7	14	9	34	NACHBARSCHAFT	HECKE		0	-1	-1
30	7	14	10	37	PARLAMENT	KANZLER	ABSTIMMUNG	0	1889.5	4729
30	7	14	11	30	DIAKONIE	VERSORGUNG		0	-1	-1
30	7	14	12	36	SÄUFER	WIRT	THEKE	0	205559999999963	3435
30	7	14	13	38	ZELT	ZIRKUS		0	-1	-1
30	7	14	14	27	HINDERUNG	SIEGEL		0	-1	-1
30	7	14	15	8	EXPERIMENT	UNTERSUCHUNG	VERSUCH	0	154340000000037	2703
30	7	14	16	18	KONFRONTATION	RACHE	ESKALATION	0	5999.5	8399
30	7	14	17	10	SCHMUGGEL	IMPORT	IMPORT	1	151140000000037	3079
30	7	14	18	40	LEBER	ORGAN	ORGAN	1	165559999999963	2863
30	7	14	19	21	UNABHÄNGIGKEIT	SELBSTBESTIMMUNG	FREIHEIT	0	236759999999963	3505
30	7	14	20	7	VORBEREITUNG	VERÖFFENTLICHUNG		0	-1	-1
30	7	14	21	39	GESELLSCHAFT	EINHEIT	STAAT	0	172009999999963	3813
30	7	14	22	23	FLÜCHTLING	ASYL	ASYL	1	106359999999963	2527
30	7	14	23	12	UNHEIL	ALPTRAUM		0	-1	-1
30	7	14	24	32	SCHLUSSFOLGERUNG	KONSEQUENZ	FAZIT	0	1847.5	3179
30	7	14	25	15	LAMM	MITTAGESSEN	HUNGER	0	406029999999981	5269
30	7	14	26	28	SCHLÄGER	KRIMINALITÄT	TENNIS	0	248540000000037	3549
30	7	14	27	9	INTENSIVSTATION	KRANKENHAUS	KLINIK	0	162940000000037	2959
30	7	14	28	6	LIMIT	MAXIMUM	MAXIMUM	1	676759999999963	9631
30	7	14	29	24	VATER	VORBILD	VORBILD	1	423940000000037	5919
30	7	14	30	11	PRÄDIKAT	PRIMA	WERTVOLL	0	641559999999963	9871
30	7	14	31	19	MINIMUM	NOTWENDIGKEIT	NOTWENDIGKEIT	1	310340000000037	6367
30	7	14	32	13	URLAUB	AUSFALL	STRAND	0	326020000000019	4447
30	7	14	33	22	AUTOR	ERFINDUNG	BUCH	0	137359999999963	2135
30	7	14	34	26	RASSE	NATIONALIST	NATIONALIST	1	283940000000037	5113
30	7	14	35	4	INFLATION	ENTWERTUNG	ENTWERTUNG	1	150940000000037	3501
30	7	14	36	20	ERKLÄRUNG	WISSENSCHAFT		0	-1	-1
30	7	14	37	33	KNOBLAUCH	VAMPIR	GEWÜRZ	0	288479999999981	4639
30	7	14	38	35	LIST	NAZI	NAZI	1	115940000000037	2349
30	7	14	39	25	FRIEDEN	ALLIANZ		0	-1	-1
30	7	14	40	14	WANGE	CHRIST	CHRIST	1	1892	3719
30	8	15	1	30	ERDBALL	WELTKARTE	KUGEL	0	3162.5	5506
30	8	15	2	36	INFORMATIK	PROGRAMMIERUNG	PROGRAMMIERUNG	1	132769999999925	5047
30	8	15	3	11	SCHÄTZUNG	SPEKULATION	ANNÄHERUNG	0	309359999999963	7359
30	8	15	4	28	BILD	FOTO	GALERIE	0	347969999999925	4967
30	8	15	5	8	GELIEBTE	GEHEIMNIS	HEIMLICHKEIT	0	994019999999925	13471
30	8	15	6	25	DRECK	VERUNREINIGUNG	SCHMUTZ	0	151169999999925	6839
30	8	15	7	6	MANDANT	RECHT	KANZLEI	0	821140000000037	9727
30	8	15	8	24	AKTEUR	DRAMATIK	THEATER	0	310369999999925	5328
30	8	15	9	17	KOOPERATION	MITHILFE		0	-1	-1
30	8	15	10	18	ERNÄHRUNG	EIWEIß		0	-1	-1
30	8	15	11	19	ARBEITER	EINKOMMEN		0	-1	-1
30	8	15	12	7	DONNER	BLITZ	BLITZ	1	125569999999925	3055
30	8	15	13	9	SUBKULTUR	UNTERGRUND	UNTERGRUND	1	468769999999925	6507
30	8	15	14	34	PATRIOTISMUS	EXTREMISMUS	NATIONALISMUS	0	161080000000075	6084
30	8	15	15	40	BEARBEITUNG	HONORAR	ANFANG	0	484640000000037	5775
30	8	15	16	10	ZOO	BÄR	BÄR	1	191169999999925	3311
30	8	15	17	12	TECHNIKER	INGENIEUR	REPARATUR	0	7031.5	8787
30	8	15	18	16	SONNE	GRAD		0	-1	-1
30	8	15	19	4	BRILLE	KRAWATTE		0	-1	-1
30	8	15	20	38	GEGNER	WAFFENSTILLSTAND	ANTAGONIST	0	442169999999925	6455
30	8	15	21	15	TRITT	SOHLE	FUSS	0	272580000000075	3647
30	8	15	22	32	FORMEL	BERECHNUNG	PHYSIK	0	309769999999925	4543
30	8	15	23	23	OPPOSITION	VERWEIGERUNG		0	-1	-1
30	8	15	24	13	WANDEL	ZWISCHENZEIT		0	-1	-1
30	8	15	25	20	REGENBOGEN	FARBE	FARBE	1	125480000000075	2774
30	8	15	26	29	INTERVENTION	STREIT	EINGRIFF	0	170369999999925	3711
30	8	15	27	14	REGIME	ZERSCHLAGUNG		0	-1	-1
30	8	15	28	39	DESSERT	HONIG	SÜSSES	0	767119999999925	8951
30	8	15	29	26	POLIZEI	EINSATZ	FAHNDUNG	0	122380000000075	2863
30	8	15	30	21	AUSEINANDERSETZUNG	ÜBERLEGUNG		0	-1	-1
30	8	15	31	37	BEFRAGUNG	MEHRHEIT		0	-1	-1
30	8	15	32	35	GOTT	VEREHRUNG		0	-1	-1
30	8	15	33	27	KUNST	ARTIST	ARTIST	1	767159999999963	14487
30	8	15	34	22	STROH	WALDBRAND		0	-1	-1
30	8	15	35	33	TAGEBUCH	BIOGRAPHIE	SEITE	0	236759999999963	3075
30	8	15	36	31	ERMITTLUNG	SCHULD		0	344280000000075	4450
30	8	15	37	3	VORSTAND	LEITER	FIRMA	0	424309999999963	5109
30	8	15	38	5	STÜTZE	BEGLEITER		0	-1	-1
30	8	15	39	2	UNTERSCHRIFT	FORMULAR	BUCHSTABE	0	368109999999963	4891
30	8	15	40	1	PYRAMIDE	ARCHITEKTUR	ARCHITEKTUR	1	194159999999963	4517
