## Supplementary material for "Vast amounts of encoded items nullify but do not reverse the effect of sleep on declarative memory": Dataset: PAL_30_2_2.xlsx

### Sheet: Sheet1
VP_Nr	Block	VersioN	counter	pair_code	cue	correct_answer	answer	accuracy	reactiontime1	reactiontime2
30	1	16	1	28	BOOT	MATROSE	SEE	0	3330.2	4191
30	1	16	2	3	SEE	WASSER	UFER	0	6456.1	7215
30	1	16	3	40	VIRUS	ERREGER	INFEKTION	0	3339.9	5777
30	1	16	4	27	ROUTE	HEIMWEG		0	-1	-1
30	1	16	5	37	MÖRDER	SÜNDE	GERICHT	0	3473.4	5249
30	1	16	6	18	ASSISTENT	PROFESSION		0	-1	-1
30	1	16	7	20	ANLAGE	RENDITE		0	-1	-1
30	1	16	8	22	DIREKTION	BESCHLUSS	HOCHSCHULE	0	5679.2	8857
30	1	16	9	31	EXEKUTION	ERSCHIEßUNG	ERSCHIESSUNG	1	3541.2	7877
30	1	16	10	13	JOURNALIST	PRESSEFREIHEIT	NACHRICHT	0	4632.3	6771
30	1	16	11	30	AUSKUNFT	PROPAGANDA		0	-1	-1
30	1	16	12	38	PRIESTER	KATHEDRALE	GEBET	0	5420.8	7959
30	1	16	13	17	JUSTIZ	GLAUBWÜRDIGKEIT		0	-1	-1
30	1	16	14	16	BIRKE	LAUB	BLÄTTER	0	1895.2	4287
30	1	16	15	33	VERGÜTUNG	GELD	ENTGELT	0	1583.2	3407
30	1	16	16	8	BEFUGNIS	ERMÄCHTIGUNG		0	-1	-1
30	1	16	17	11	PHASE	STADIUM		0	-1	-1
30	1	16	18	29	GERICHT	VERHANDLUNG	URTEIL	0	397539999999999	5427
30	1	16	19	4	UNRECHT	BENACHTEILIGUNG		0	-1	-1
30	1	16	20	39	FLIRT	ROMANTIK	ROMANTIK	1	288160000000001	6019
30	1	16	21	36	BOMBE	TERRORIST	TERRORIST	1	155539999999999	4587
30	1	16	22	15	VISUM	TOURISMUS	URLAUB	0	370579999999999	5612
30	1	16	23	35	FREUDE	LUST		0	-1	-1
30	1	16	24	7	KOMMENTAR	PRESSE		0	-1	-1
30	1	16	25	1	BEHÖRDE	KÜNDIGUNG		0	-1	-1
30	1	16	26	21	RANG	HIERARCHIE		0	-1	-1
30	1	16	27	26	PUBLIKUM	ZUSCHAUER		0	-1	-1
30	1	16	28	14	KOCH	OFEN	MAGEN	0	618170000000001	9095
30	1	16	29	24	MODE	HOSE		0	-1	-1
30	1	16	30	10	FLÄCHE	ZENTRUM		0	-1	-1
30	1	16	31	19	AFFÄRE	PARTNERSCHAFT	LIEBE	0	681479999999999	8263
30	1	16	32	23	BOSS	HEMD	CHEF	0	382610000000001	4735
30	1	16	33	34	STUDENT	KLAUSUR		0	-1	-1
30	1	16	34	12	KAPITALISMUS	KOMMUNISMUS	SOZIALISMUS	0	238020000000001	5513
30	1	16	35	6	BEVÖLKERUNG	MASSE		0	-1	-1
30	1	16	36	32	BAUER	FARM	FARM	1	236739999999999	3671
30	1	16	37	5	NATION	EINIGKEIT		0	-1	-1
30	1	16	38	2	GEFAHR	HAI		0	-1	-1
30	1	16	39	25	CHARAKTER	OFFENHEIT		0	-1	-1
30	1	16	40	9	SCHNITT	FILM		0	-1	-1
30	2	1	1	7	ZEITUNG	DRUCK	PAPIER	0	6137.5	8169
30	2	1	2	27	GRUNDRECHT	VERFASSUNG	FREIHEIT	0	4638	6583
30	2	1	3	4	STURM	WINDHAUCH	BÖE	0	1727.5	4207
30	2	1	4	40	PUPPE	KIND	KIND	1	154360000000009	2703
30	2	1	5	8	BARGELD	WERT	SCHEIN	0	259960000000009	3687
30	2	1	6	30	BEGRIFF	BEDEUTUNG		0	-1	-1
30	2	1	7	34	EMPFEHLUNG	RAT	NACHWEIS	0	679160000000009	8433
30	2	1	8	22	LÖSUNG	PROBLEM	ENDE	0	524539999999991	6349
30	2	1	9	29	MANGEL	VERZICHT		0	-1	-1
30	2	1	10	10	ABSPRACHE	VERTRAG		0	-1	-1
30	2	1	11	26	SKLAVE	KÖNIG		0	-1	-1
30	2	1	12	25	SPASS	FEIER	STRAND	0	319360000000009	5109
30	2	1	13	39	SCHAMGEFÜHL	KÖRPER	KÖRPER	1	201160000000009	3643
30	2	1	14	35	FIGUR	BRETT		0	-1	-1
30	2	1	15	18	TRINKSPRUCH	SPRICHWORT	SPRICHWORT	1	397089999999991	7057
30	2	1	16	37	ANEKDOTE	WITZ	GESCHICHTE	0	199960000000009	4373
30	2	1	17	17	STAUB	SAUBERKEIT		0	-1	-1
30	2	1	18	31	NÄSSE	GEWITTER		0	-1	-1
30	2	1	19	15	BECHER	KAFFEE		0	-1	-1
30	2	1	20	20	INFORMATION	INHALT		0	-1	-1
30	2	1	21	1	PELZ	FUCHS	FUCHS	1	1799.5	3295
30	2	1	22	14	STERN	WEIHNACHTEN		0	-1	-1
30	2	1	23	19	ERDE	STEIN	KUGEL	0	2463.5	3719
30	2	1	24	16	VOGEL	KATZE	DICKICHT	0	503160000000009	7943
30	2	1	25	12	NUTZEN	KOSTEN		0	-1	-1
30	2	1	26	38	FÄHIGKEIT	VERANLAGUNG		0	-1	-1
30	2	1	27	33	RÜSTUNG	ANGRIFF	ANGRIFF	1	355160000000009	6151
30	2	1	28	32	EINGEBUNG	IDEE		0	-1	-1
30	2	1	29	28	URHEBER	KAUSALITÄT		0	-1	-1
30	2	1	30	9	FORM	KREIS		0	-1	-1
30	2	1	31	2	MASCHINE	APPARAT	APARAT	1	163160000000009	3575
30	2	1	32	3	STILLE	EINSAMKEIT		0	-1	-1
30	2	1	33	6	CHAOS	STRUKTUR		0	-1	-1
30	2	1	34	13	KUGEL	QUADRAT	QUADER	0	308489999999991	9529
30	2	1	35	21	DEMOKRATIE	SYSTEM		0	-1	-1
30	2	1	36	23	SÄNGER	KÜNSTLER		0	-1	-1
30	2	1	37	11	GEHIRN	BEWUSSTSEIN		0	-1	-1
30	2	1	38	24	BEDÜRFNIS	WERBUNG		0	-1	-1
30	2	1	39	36	RÜCKSCHRITT	VERGANGENHEIT		0	-1	-1
30	2	1	40	5	BERUF	ANERKENNUNG	ERFOLG	0	3103.5	4687
30	3	2	1	37	DÄMMERUNG	MORGENGRAUEN	MORGENGRAUEN	1	265939999999991	6529
30	3	2	2	24	GNADE	BARMHERZIGKEIT	GERICHT	0	8167.5	10057
30	3	2	3	3	VERLUST	ABNAHME	INFLATION	0	125602999999998	16477
30	3	2	4	35	ANFORDERUNG	SCHWIERIGKEIT		0	-1	-1
30	3	2	5	15	SEEGANG	DAMPFER	DOCK	0	3163.5	4211
30	3	2	6	2	MALER	PIANIST	LEINWAND	0	399970000000019	5935
30	3	2	7	27	SCHICKSAL	IRONIE		0	-1	-1
30	3	2	8	40	POSTKUTSCHE	PFERD	PFERD	1	612539999999991	8119
30	3	2	9	30	SPRACHE	AKUSTIK	SYNONYM	0	271970000000019	6343
30	3	2	10	31	HÄRTE	KRAFT		0	-1	-1
30	3	2	11	11	EHE	VERLOBUNG	VERLOBUNG	1	289979999999981	5249
30	3	2	12	19	GEISEL	GEFANGENER	GEFANGENSCHAFT	0	485160000000009	9689
30	3	2	13	1	BLICK	PERSPEKTIVE	AUSSICHT	0	5835.5	7899
30	3	2	14	39	FASS	KELLER		0	-1	-1
30	3	2	15	8	BERG	HÜTTE	WIESE	0	591570000000019	7099
30	3	2	16	33	ERLÖSUNG	HIMMELREICH	HIMMELREICH	1	407170000000019	6229
30	3	2	17	32	TRAUM	WIRKLICHKEIT		0	-1	-1
30	3	2	18	5	FREUND	VERTRAUEN	VERLASS	0	847170000000019	9729
30	3	2	19	26	FRAGE	EINWAND	EINWAND	1	288229999999981	6645
30	3	2	20	13	TIER	FROSCH		0	-1	-1
30	3	2	21	6	ZUWACHS	FORTSCHRITT	GEWINN	0	442370000000019	5959
30	3	2	22	14	HAUT	BLUT		0	-1	-1
30	3	2	23	18	SCHMETTERLING	BLÜTE	BLÜTE	1	371170000000019	5871
30	3	2	24	9	GESPENST	ERSCHEINUNG		0	-1	-1
30	3	2	25	10	ILLUSION	WAHRNEHMUNG	TRUGBILD	0	555970000000019	7763
30	3	2	26	23	BUNGALOW	SIEDLUNG	HAUS	0	151570000000019	3695
30	3	2	27	34	PRÜFUNG	MISSERFOLG	SCHULE	0	505970000000019	6763
30	3	2	28	29	TAL	WIESE	WIESE	1	154370000000019	2795
30	3	2	29	7	GRAS	VIEH	HÖHE	0	108618999999999	12119
30	3	2	30	4	KRITIK	ZWEIFEL		0	-1	-1
30	3	2	31	17	VERSCHLEIERUNG	KOPFTUCH		0	-1	-1
30	3	2	32	16	KRITERIUM	AUSWAHL		0	-1	-1
30	3	2	33	38	NEFFE	GROSSMUTTER	GROSSMUTTER	1	714839999999991	10679
30	3	2	34	25	DISZIPLIN	GEHORSAM	HÄRTE	0	242579999999981	7879
30	3	2	35	21	ANSTAND	SITTE		0	-1	-1
30	3	2	36	36	AUSWERTUNG	ERGEBNIS		0	-1	-1
30	3	2	37	22	MACHT	HERRSCHER		0	-1	-1
30	3	2	38	12	KOMÖDIE	DRAMA	DRAMA	1	290320000000019	4427
30	3	2	39	20	BEGRÜSSUNG	FREUNDLICHKEIT		0	-1	-1
30	3	2	40	28	UHR	KIRCHE	KIRCHE	1	1991.5	4011
30	4	3	1	37	WOLLE	KLEIDUNG	SCHAF	0	453529999999981	5815
30	4	3	2	21	STOLZ	RUHM	GRUPPE	0	498870000000019	6719
30	4	3	3	24	RICHTER	GERECHTIGKEIT	HENKER	0	792770000000019	9111
30	4	3	4	31	VERGLEICH	GLEICHNIS	KOMPROMISS	0	2885.5	7295
30	4	3	5	18	GEDÄCHTNIS	ELEFANT		0	-1	-1
30	4	3	6	33	AUTO	PRESTIGE	STRASSE	0	650370000000019	8871
30	4	3	7	13	HELDENMUT	TAPFERKEIT	BRESCHE	0	504779999999981	6826
30	4	3	8	15	PAPIER	BRIEF	HEFT	0	631689999999991	7660
30	4	3	9	30	TAT	ABSICHT		0	-1	-1
30	4	3	10	26	BEWEIS	TATSACHE		0	-1	-1
30	4	3	11	36	JUNGE	MÄDCHEN		0	-1	-1
30	4	3	12	12	DAMPF	LOKOMOTIVE	BAHN	0	350070000000019	6220
30	4	3	13	4	STUHL	SESSEL	TISCH	0	591989999999991	7239
30	4	3	14	8	MEINEID	EHRENHAFTIGKEIT	NACHTEIL	0	6291	8479
30	4	3	15	40	PLAN	GROSSSTADT		0	-1	-1
30	4	3	16	19	GESUNDHEIT	IMPFUNG		0	-1	-1
30	4	3	17	35	PROFIL	QUERSCHNITT		0	-1	-1
30	4	3	18	1	GIFT	MORD	HINTERHALT	0	999139999999991	12359
30	4	3	19	11	APFEL	PFIRSICH		0	-1	-1
30	4	3	20	7	NORM	MORAL		0	-1	-1
30	4	3	21	23	ARMUT	ELEND		0	-1	-1
30	4	3	22	25	ZWIELICHT	UNTERWELT	HÖLLE	0	823989999999991	11843
30	4	3	23	10	LEIDENSCHAFT	KUSS		0	-1	-1
30	4	3	24	5	INDUSTRIE	BRANCHE	FORTSCHRITT	0	347979999999981	7127
30	4	3	25	29	PUDDING	SÜSSIGKEITEN	DESSERT	0	503979999999981	7129
30	4	3	26	28	SEGEN	SCHÖPFER	PASTOR	0	281370000000019	4661
30	4	3	27	22	ZEIT	URSPRUNG		0	-1	-1
30	4	3	28	16	GEBÄUDE	HOTEL	EINGANG	0	254770000000019	4471
30	4	3	29	3	TÄUSCHUNG	ECHTHEIT	VERDACHT	0	636789999999991	8905
30	4	3	30	6	BESITZ	ANTEIL		0	-1	-1
30	4	3	31	34	ERDGESCHOSS	DACHBODEN	DACHBODEN	1	300789999999991	6016
30	4	3	32	39	GESCHREI	PANIK		0	-1	-1
30	4	3	33	17	GEIST	FLASCHE		0	-1	-1
30	4	3	34	2	VULKAN	EXPLOSION		0	-1	-1
30	4	3	35	20	LARVE	RAUPE	RAUPE	1	179970000000019	4192
30	4	3	36	27	ALKOHOL	OPIUM	WIRT	0	423189999999991	5567
30	4	3	37	14	FORDERUNG	GEHALT	EINBUSSE	0	280110000000009	5089
30	4	3	38	32	CHANCE	BEGEGNUNG		0	-1	-1
30	4	3	39	9	ANSICHT	MEINUNG		0	-1	-1
30	4	3	40	38	DEFINITION	KONZEPT	BEDEUTUNG	0	515989999999991	7879
30	5	4	1	2	SCHÜLER	DOZENT	LERNEN	0	9586	13042
30	5	4	2	9	LAUNE	HUMOR		0	-1	-1
30	5	4	3	30	MUSIKER	AKKORDEON	NOTE	0	738379999999981	9232
30	5	4	4	24	LABYRINTH	SUCHE		0	-1	-1
30	5	4	5	33	BEGABUNG	VERERBUNG	GESCHENK	0	8192	11480
30	5	4	6	40	GENUSS	ZIGARRE		0	-1	-1
30	5	4	7	13	NAGEL	METALL	METALL	1	6201.5	8192
30	5	4	8	15	MOOR	SUMPF	NEBEL	0	298379999999981	4400
30	5	4	9	8	GLÜCK	ZUFALL	VERSUCHUNG	0	5472	7348
30	5	4	10	38	SAUERSTOFF	LUFT	LUFT	1	399479999999981	5799
30	5	4	11	37	ANGST	SCHLANGE		0	-1	-1
30	5	4	12	10	ZIEL	RICHTUNG	ENDE	0	8944	10128
30	5	4	13	25	BETTLER	UNGLÜCK		0	-1	-1
30	5	4	14	22	ZIMMER	ECKE	RASTHAUS	0	3623	6607
30	5	4	15	7	HIMMEL	FIRMAMENT	WOLKE	0	343179999999981	4872
30	5	4	16	18	BESESSENHEIT	TEUFEL		0	-1	-1
30	5	4	17	36	POLIZIST	WACHE	FAHNDUNG	0	5584	8120
30	5	4	18	14	ERGÄNZUNG	ZUSATZ	ZUSATZ	1	340079999999981	5017
30	5	4	19	5	MÖNCH	NONNE	NONNE	1	1869	3165
30	5	4	20	20	ANDEUTUNG	VERDACHT	ANSATZ	0	465720000000019	6063
30	5	4	21	12	THEORIE	AUSNAHME	UNVOLLSTÄNDIGKEIT	0	120237999999998	18250
30	5	4	22	1	GRUPPE	VERSAMMLUNG		0	-1	-1
30	5	4	23	26	DICKICHT	WALD	VOGEL	0	541820000000019	8783
30	5	4	24	17	KLIPPE	ABGRUND	KÜSTE	0	3007	4255
30	5	4	25	35	FAHNE	EROBERUNG		0	-1	-1
30	5	4	26	28	GÖTTIN	GEBET	VEREHRUNG	0	3744	11152
30	5	4	27	4	ANGEBOT	MARKT		0	-1	-1
30	5	4	28	32	DIENER	HALTUNG	HALTUNG	1	7856	11218
30	5	4	29	29	ANFÜHRER	CHEF	MASSE	0	563690000000037	7381
30	5	4	30	21	DIAMANT	GOLD	GOLD	1	1400	2778
30	5	4	31	16	ERFORSCHUNG	PATENT		0	-1	-1
30	5	4	32	3	SALAT	GARTEN	FELD	0	782590000000037	9136
30	5	4	33	19	BETRAG	WECHSEL		0	-1	-1
30	5	4	34	39	GESCHICHTE	ENTWICKLUNG		0	-1	-1
30	5	4	35	31	MERKMAL	DETAIL		0	-1	-1
30	5	4	36	34	SCHLEMMER	LECKERBISSEN	BESTECK	0	570290000000037	7488
30	5	4	37	23	GEDICHT	LIEBE	POET	0	2215	4351
30	5	4	38	27	VERRAT	TREUE		0	-1	-1
30	5	4	39	6	STIRN	KINN	KINN	1	170290000000037	3295
30	5	4	40	11	AUFGABE	ERLEDIGUNG	HERRAUSFORDERUNG	0	8071	12544
30	6	5	1	7	AUFSTAND	REBELLION	REVOLUTION	0	103682000000002	12928
30	6	5	2	30	HEER	INFANTERIE	INFANTERIE	1	188720000000019	6223
30	6	5	3	3	BRÜCKE	SAN FRANCISCO	TAL	0	321520000000019	3711
30	6	5	4	25	SPORT	SCHWEISS	STADIUM	0	2199	4761
30	6	5	5	22	NATUR	PFLANZE	TEICH	0	358959999999963	4733
30	6	5	6	2	GELENK	KEULE	KNIE	0	2930	4519
30	6	5	7	20	RIESE	SCHRITT	SCHRITT	1	295909999999963	7103
30	6	5	8	8	HEFT	NOTE	MUSIK	0	515920000000019	7903
30	6	5	9	4	MAUER	BRÜSTUNG		0	-1	-1
30	6	5	10	16	REISE	KONTINENT	URLAUB	0	102652000000002	12873
30	6	5	11	28	STIFT	KAPPE	BLATT	0	371120000000019	4991
30	6	5	12	10	INSTRUMENT	OBOE	ORCHESTER	0	3007	5463
30	6	5	13	35	GETREIDE	DINKEL	DINKEL	1	1819.5	4663
30	6	5	14	31	AUFTRAG	ARBEIT	MISSION	0	638909999999963	8195
30	6	5	15	36	STRASSE	TEER	TEER	1	2715	4779
30	6	5	16	26	FAHRRAD	PEDAL	PEDAL	1	449509999999963	6799
30	6	5	17	12	FLOCKEN	SCHNEE	SCHNEE	1	541040000000037	7519
30	6	5	18	6	GLAUBE	BIBEL	RELIGION	0	1751	3455
30	6	5	19	21	BÜNDNIS	PAKT	BRUDERSCHAFT	0	421520000000019	7455
30	6	5	20	29	PINSEL	LEINWAND	STAFFELEI	0	506320000000019	9523
30	6	5	21	38	FAHRZEUG	KETTE		0	-1	-1
30	6	5	22	15	TROPEN	AMAZONAS	AMAZONAS	1	207709999999963	5063
30	6	5	23	5	ORCHESTER	KONZERT		0	-1	-1
30	6	5	24	1	KRUG	BIER	BIER	1	1289	2665
30	6	5	25	39	VERLETZUNG	SCHORF		0	-1	-1
30	6	5	26	23	ZÜGEL	WENDE		0	-1	-1
30	6	5	27	18	BAHNHOF	KIOSK	GLEIS	0	100057000000002	11359
30	6	5	28	27	SCHAUSPIEL	BÜHNE	AKTEUR	0	3170	5187
30	6	5	29	13	GESICHT	MASKE		0	-1	-1
30	6	5	30	19	SCHULE	HOLZ	DIREKTOR	0	3455	5559
30	6	5	31	34	EREIGNIS	FEST		0	-1	-1
30	6	5	32	11	MÖBEL	LEHNE	LEHNE	1	416720000000019	8047
30	6	5	33	40	FLOTTE	DECK		0	-1	-1
30	6	5	34	33	REPTIL	ECHSE	ECHSE	1	4820	7129
30	6	5	35	9	KAUFHAUS	SCHAUFENSTER		0	-1	-1
30	6	5	36	32	FABRIK	PRODUKTION		0	-1	-1
30	6	5	37	14	ANGABE	ZEUGE		0	-1	-1
30	6	5	38	17	SCHIFF	DOCK	DOCK	1	193509999999963	3263
30	6	5	39	24	INFEKTION	SCHMERZEN	EITER	0	718159999999963	8943
30	6	5	40	37	WEBER	KAMM	KAMM	1	196709999999963	3551
30	7	6	1	20	RINGE	BAUM	BAUM	1	306859999999963	4824
30	7	6	2	6	DYNAMO	LICHT	LICHT	1	404729999999981	5873
30	7	6	3	13	VERORDNUNG	BESCHEID		0	-1	-1
30	7	6	4	3	GEBIRGE	EDELWEISS	SCHNEE	0	658329999999981	8735
30	7	6	5	32	SCHMIED	HUFEISEN	HUFEISEN	1	229279999999981	5303
30	7	6	6	7	TONNE	REGEN		0	-1	-1
30	7	6	7	27	MUSEUM	ÄGYPTEN	SKELETT	0	399929999999981	6839
30	7	6	8	5	EISENBAHN	SCHIENE	SCHIENEN	1	726029999999981	9991
30	7	6	9	21	ARZT	PRAXIS	KLINIK	0	295929999999981	9417
30	7	6	10	35	KÜSTE	DÜNE	DAMM	0	738929999999981	8685
30	7	6	11	40	RADIO	STIMME	SENDER	0	295929999999981	4311
30	7	6	12	28	BIBLIOTHEK	SIGNATUR	SIGNATUR	1	155879999999981	6007
30	7	6	13	18	KAMPF	SIEG		0	-1	-1
30	7	6	14	17	REVOLVER	KALIBER	KALIBER	1	158340000000037	3759
30	7	6	15	22	ENERGIE	ÖL		0	-1	-1
30	7	6	16	1	UFER	DAMM	DAMM	1	584729999999981	6941
30	7	6	17	36	INSEKT	LIBELLE	LIBELLE	1	179159999999963	6009
30	7	6	18	11	SCHACH	TURM	TURM	1	170340000000037	2951
30	7	6	19	25	AQUARELL	GALERIE	STAFFELEI	0	406959999999963	7199
30	7	6	20	16	NACHT	SCHEINWERFER		0	-1	-1
30	7	6	21	8	FLUGZEUG	TOMATENSAFT		0	-1	-1
30	7	6	22	12	ZEUS	HADES	HADES	1	1470.5	3577
30	7	6	23	34	MUSKEL	SEHNE	SEHNE	1	283709999999963	4853
30	7	6	24	38	FISCH	SCHUPPEN	MEER	0	274309999999963	3735
30	7	6	25	15	GEFÄNGNIS	VERGEHEN	WÄRTER	0	333529999999981	4951
30	7	6	26	9	HERD	FEUER		0	-1	-1
30	7	6	27	26	KÜCHE	EIMER		0	-1	-1
30	7	6	28	4	WINTER	UNFALL		0	-1	-1
30	7	6	29	39	LABOR	PIPETTE	PIPETTE	1	672729999999981	9231
30	7	6	30	14	HOCHZEIT	ALTAR	ALTAR	1	270320000000019	6743
30	7	6	31	19	THEATER	REIHE	BÜHNE	0	307940000000037	4663
30	7	6	32	2	WEIN	BLUME	SEKT	0	215940000000037	3599
30	7	6	33	30	BUCH	SCHRIFTSTELLER		0	-1	-1
30	7	6	34	10	TANNE	RINDE	RINDE	1	219920000000019	4281
30	7	6	35	29	GRILLEN	SOMMER	SOMMER	1	142140000000037	2677
30	7	6	36	33	LADEN	REKLAME		0	-1	-1
30	7	6	37	23	NÄHEN	KREUZSTICH	KREUZSTICH	1	196729999999981	5429
30	7	6	38	31	ORKAN	WIRBEL	WIRBEL	1	160129999999981	3209
30	7	6	39	24	SPIELZEUG	PLASTIK	PLASTIK	1	165520000000019	3575
30	7	6	40	37	STRAUSS	TULPEN	TULPE	1	248740000000037	5583
30	8	7	1	6	HEKTAR	ZAUN	FELD	0	681069999999925	7924
30	8	7	2	4	WEISE	ART	ART	1	179930000000075	3412
30	8	7	3	27	LAWINE	FELSBLOCK	FELSBLOCK	1	312230000000075	6242
30	8	7	4	30	DARBIETUNG	BEOBACHTUNG	SCHAUSPIEL	0	184730000000075	4639
30	8	7	5	17	VERSCHIEDENHEIT	GEGENTEIL		0	-1	-1
30	8	7	6	21	KRANKENWAGEN	NOTFALL	TRAGE	0	5943.5	7456
30	8	7	7	20	TINTE	BLEISTIFT	PINSEL	0	3190.5	4494
30	8	7	8	32	ZERSTÖRUNG	AUSROTTUNG		0	-1	-1
30	8	7	9	22	SCHLEIM	HAFER		0	-1	-1
30	8	7	10	7	BOTSCHAFTER	NATIONALITÄT		0	-1	-1
30	8	7	11	26	ANTWORT	BEKENNTNIS		0	-1	-1
30	8	7	12	2	KAMMER	GEKLAPPER		0	-1	-1
30	8	7	13	12	WHISKY	DUDELSACK	DUDELSACK	1	186859999999963	6816
30	8	7	14	5	ZITRONE	ERDBEERE	ERDBEERE	1	2438.5	4859
30	8	7	15	23	SCHÄDEL	LEICHE	TOD	0	6402	8418
30	8	7	16	3	AUSBILDUNG	ZUKUNFT		0	-1	-1
30	8	7	17	15	SCHLAMM	HÜRDE		0	-1	-1
30	8	7	18	1	HERZLICHKEIT	GEHÄSSIGKEIT	FEIER	0	3093.5	4495
30	8	7	19	24	DOKTOR	KLINIK		0	-1	-1
30	8	7	20	28	ENTFÜHRUNG	AUSBEUTE		0	-1	-1
30	8	7	21	36	VERMITTLUNG	INTERVIEW		0	-1	-1
30	8	7	22	16	FUSSKNÖCHEL	ARM	ARM	1	5111.5	6295
30	8	7	23	19	UMWELT	GEFÄHRDUNG		0	-1	-1
30	8	7	24	25	METHODE	VERSUCH	VERSUCH	1	5445.5	7599
30	8	7	25	29	ALGEBRA	FUNKTION		0	-1	-1
30	8	7	26	14	PROFESSOR	HOCHSCHULE	HOCHSCHULE	1	3095	8471
30	8	7	27	38	ZAUBERER	ENTHÜLLUNG	ENTHÜLLUNG	1	1367.5	4095
30	8	7	28	39	ÄRGER	FEINDSELIGKEIT		0	-1	-1
30	8	7	29	35	HAUSSCHUHE	PFEIFE		0	-1	-1
30	8	7	30	34	EMANZIPATION	GLEICHSTELLUNG	FREIHEIT	0	414330000000075	5827
30	8	7	31	10	EIFERSUCHT	GRUND		0	-1	-1
30	8	7	32	9	STEUER	UNTERSCHLAGUNG	ERTRAG	0	707019999999925	8588
30	8	7	33	11	ÜBERBLICK	STANDPUNKT		0	-1	-1
30	8	7	34	37	MIKROSKOP	BAKTERIEN		0	-1	-1
30	8	7	35	8	FIEBER	ERSCHÖPFUNG		0	-1	-1
30	8	7	36	13	ERFOLG	LEBENSLAUF	AUFWAND	0	542330000000075	7199
30	8	7	37	40	ARGUMENT	ENTSCHEIDUNG		0	-1	-1
30	8	7	38	31	TODESKAMPF	LEBEN	LEBEN	1	269330000000075	3909
30	8	7	39	33	CHARME	HERZ		0	-1	-1
30	8	7	40	18	STANGE	STOSS	STOSS	1	543930000000075	7125
								70
