## Supplementary material for "Vast amounts of encoded items nullify but do not reverse the effect of sleep on declarative memory": Dataset: PAL_30_2_3.xlsx

### Sheet: Sheet1
VP_Nr	Block	VersioN	counter	pair_code	cue	correct_answer	answer	accuracy	reactiontime1	reactiontime2
30	1	16	1	23	BOSS	HEMD	CHEF	0	4276.8	5180
30	1	16	2	38	PRIESTER	KATHEDRALE	NONNE	0	5319.6	6130
30	1	16	3	31	EXEKUTION	ERSCHIEßUNG	ERSCHIESSUNG	1	2244.6	4516
30	1	16	4	10	FLÄCHE	ZENTRUM	FELD	0	3767.7	4944
30	1	16	5	25	CHARAKTER	OFFENHEIT		0	-1	-1
30	1	16	6	2	GEFAHR	HAI		0	-1	-1
30	1	16	7	27	ROUTE	HEIMWEG	KARTE	0	1657	2583
30	1	16	8	13	JOURNALIST	PRESSEFREIHEIT	NACHRICHTEN	0	3187.3	4922
30	1	16	9	24	MODE	HOSE	KLEID	0	2360.5	3292
30	1	16	10	19	AFFÄRE	PARTNERSCHAFT	LIEBSCHAFT	0	10079.8	11711
30	1	16	11	15	VISUM	TOURISMUS		0	-1	-1
30	1	16	12	14	KOCH	OFEN	MAGEN	0	4214.8	5086
30	1	16	13	4	UNRECHT	BENACHTEILIGUNG	RICHTER	0	5871.8	9895
30	1	16	14	36	BOMBE	TERRORIST	TERRORIST	1	1230	4023
30	1	16	15	21	RANG	HIERARCHIE	GENERAL	0	414360000000001	5943
30	1	16	16	3	SEE	WASSER	DEICH	0	2999	6343
30	1	16	17	26	PUBLIKUM	ZUSCHAUER	ÖFFENTLICHKEIT	0	2743.8	7311
30	1	16	18	16	BIRKE	LAUB	RINDE	0	5702.2	6415
30	1	16	19	20	ANLAGE	RENDITE		0	-1	-1
30	1	16	20	33	VERGÜTUNG	GELD	ENTGELT	0	1279.3	3055
30	1	16	21	37	MÖRDER	SÜNDE		0	-1	-1
30	1	16	22	32	BAUER	FARM	FARM	1	111160000000001	1823
30	1	16	23	7	KOMMENTAR	PRESSE		0	-1	-1
30	1	16	24	6	BEVÖLKERUNG	MASSE	MASSE	1	194360000000001	2839
30	1	16	25	29	GERICHT	VERHANDLUNG		0	-1	-1
30	1	16	26	22	DIREKTION	BESCHLUSS	HOCHSCHULE	0	211160000000001	3845
30	1	16	27	35	FREUDE	LUST		0	-1	-1
30	1	16	28	34	STUDENT	KLAUSUR	EXAMNE	0	302510000000001	4095
30	1	16	29	28	BOOT	MATROSE	UFER	0	506360000000001	5655
30	1	16	30	17	JUSTIZ	GLAUBWÜRDIGKEIT		0	-1	-1
30	1	16	31	11	PHASE	STADIUM		0	-1	-1
30	1	16	32	39	FLIRT	ROMANTIK	ROMANTIK	1	311789999999999	4519
30	1	16	33	30	AUSKUNFT	PROPAGANDA		0	-1	-1
30	1	16	34	18	ASSISTENT	PROFESSION		0	-1	-1
30	1	16	35	12	KAPITALISMUS	KOMMUNISMUS	SOZIALISMUS	0	133979999999999	3857
30	1	16	36	1	BEHÖRDE	KÜNDIGUNG		0	-1	-1
30	1	16	37	8	BEFUGNIS	ERMÄCHTIGUNG		0	-1	-1
30	1	16	38	5	NATION	EINIGKEIT	EINHEIT	0	285560000000001	4250
30	1	16	39	9	SCHNITT	FILM		0	-1	-1
30	1	16	40	40	VIRUS	ERREGER	INFEKTION	0	134879999999999	3460
30	2	1	1	11	GEHIRN	BEWUSSTSEIN	RÄTSEL	0	736830000000005	8582
30	2	1	2	21	DEMOKRATIE	SYSTEM	PROPAGANDA	0	582119999999995	10176
30	2	1	3	40	PUPPE	KIND	KIND	1	154389999999991	2538
30	2	1	4	28	URHEBER	KAUSALITÄT	BEGRÜNDER	0	3450	5180
30	2	1	5	8	BARGELD	WERT	NOTE	0	315169999999995	3856
30	2	1	6	32	EINGEBUNG	IDEE		0	-1	-1
30	2	1	7	5	BERUF	ANERKENNUNG		0	-1	-1
30	2	1	8	12	NUTZEN	KOSTEN	GLEICHUNG	0	600869999999995	8832
30	2	1	9	20	INFORMATION	INHALT		0	-1	-1
30	2	1	10	13	KUGEL	QUADRAT	QUADRAT	1	418860000000009	9904
30	2	1	11	33	RÜSTUNG	ANGRIFF	ANGRIFF	1	209130000000005	3727
30	2	1	12	22	LÖSUNG	PROBLEM	FINALE	0	364789999999991	4952
30	2	1	13	1	PELZ	FUCHS	FUCHS	1	186369999999995	3120
30	2	1	14	14	STERN	WEIHNACHTEN	HELLIGKEIT	0	407169999999995	5948
30	2	1	15	16	VOGEL	KATZE	LERCHE	0	7400	8809
30	2	1	16	3	STILLE	EINSAMKEIT		0	-1	-1
30	2	1	17	23	SÄNGER	KÜNSTLER		0	-1	-1
30	2	1	18	6	CHAOS	STRUKTUR		0	-1	-1
30	2	1	19	2	MASCHINE	APPARAT	APARAT	1	129189999999991	4448
30	2	1	20	25	SPASS	FEIER	URLAUB	0	371169999999995	5382
30	2	1	21	26	SKLAVE	KÖNIG	ENTMÜNDIGUNG	0	782380000000005	14833
30	2	1	22	29	MANGEL	VERZICHT		0	-1	-1
30	2	1	23	27	GRUNDRECHT	VERFASSUNG		0	-1	-1
30	2	1	24	19	ERDE	STEIN	KUGEL	0	833480000000005	9550
30	2	1	25	10	ABSPRACHE	VERTRAG		0	-1	-1
30	2	1	26	36	RÜCKSCHRITT	VERGANGENHEIT		0	-1	-1
30	2	1	27	34	EMPFEHLUNG	RAT		0	-1	-1
30	2	1	28	15	BECHER	KAFFEE	WIRT	0	601230000000005	7008
30	2	1	29	9	FORM	KREIS	KEGEL	0	427880000000005	9230
30	2	1	30	37	ANEKDOTE	WITZ		0	-1	-1
30	2	1	31	38	FÄHIGKEIT	VERANLAGUNG		0	-1	-1
30	2	1	32	24	BEDÜRFNIS	WERBUNG	WUNSCH	0	787980000000005	10272
30	2	1	33	4	STURM	WINDHAUCH		0	-1	-1
30	2	1	34	35	FIGUR	BRETT		0	-1	-1
30	2	1	35	17	STAUB	SAUBERKEIT	MUMIE	0	335219999999995	4789
30	2	1	36	30	BEGRIFF	BEDEUTUNG		0	-1	-1
30	2	1	37	31	NÄSSE	GEWITTER	TEICH	0	606380000000005	8008
30	2	1	38	7	ZEITUNG	DRUCK	PAPIER	0	404719999999995	5164
30	2	1	39	39	SCHAMGEFÜHL	KÖRPER	KÖRPER	1	385080000000005	5955
30	2	1	40	18	TRINKSPRUCH	SPRICHWORT	SPRICHWORT	1	161589999999991	4594
30	3	2	1	31	HÄRTE	KRAFT	METALL	0	630310000000009	7777
30	3	2	2	11	EHE	VERLOBUNG	VERLOBUNG	1	274089999999991	5037
30	3	2	3	10	ILLUSION	WAHRNEHMUNG	TRUGBILD	0	205510000000009	4807
30	3	2	4	23	BUNGALOW	SIEDLUNG	HAUS	0	340710000000009	4255
30	3	2	5	20	BEGRÜSSUNG	FREUNDLICHKEIT		0	-1	-1
30	3	2	6	35	ANFORDERUNG	SCHWIERIGKEIT	ANSPRUCH	0	335310000000009	5153
30	3	2	7	13	TIER	FROSCH	BÄR	0	296010000000009	3880
30	3	2	8	16	KRITERIUM	AUSWAHL	BEDINGUNG	0	747910000000009	10775
30	3	2	9	33	ERLÖSUNG	HIMMELREICH	HIMMELREICH	1	227089999999991	4729
30	3	2	10	26	FRAGE	EINWAND		0	-1	-1
30	3	2	11	40	POSTKUTSCHE	PFERD		0	-1	-1
30	3	2	12	39	FASS	KELLER	BODEN	0	404789999999991	4944
30	3	2	13	30	SPRACHE	AKUSTIK	WORT	0	281510000000009	3791
30	3	2	14	8	BERG	HÜTTE	FELSBLOCK	0	295989999999991	7648
30	3	2	15	27	SCHICKSAL	IRONIE		0	-1	-1
30	3	2	16	36	AUSWERTUNG	ERGEBNIS		0	-1	-1
30	3	2	17	3	VERLUST	ABNAHME	MINDERUNG	0	584339999999991	7551
30	3	2	18	21	ANSTAND	SITTE	BENEHMEN	0	4963.5	7551
30	3	2	19	29	TAL	WIESE	WIESE	1	288729999999981	4096
30	3	2	20	9	GESPENST	ERSCHEINUNG		0	-1	-1
30	3	2	21	32	TRAUM	WIRKLICHKEIT		0	-1	-1
30	3	2	22	28	UHR	KIRCHE	KIRCHE	1	128010000000009	2504
30	3	2	23	18	SCHMETTERLING	BLÜTE	BLÜTE	1	378839999999991	7079
30	3	2	24	37	DÄMMERUNG	MORGENGRAUEN	MORGENGRAUEN	1	120710000000009	4311
30	3	2	25	25	DISZIPLIN	GEHORSAM	HÄRTE	0	177489999999991	4375
30	3	2	26	14	HAUT	BLUT		0	-1	-1
30	3	2	27	19	GEISEL	GEFANGENER	GEFANGENNAHME	0	182310000000009	5327
30	3	2	28	34	PRÜFUNG	MISSERFOLG	VERSAGEN	0	302389999999991	4776
30	3	2	29	17	VERSCHLEIERUNG	KOPFTUCH	FRAU	0	750070000000019	8455
30	3	2	30	15	SEEGANG	DAMPFER	WELLE	0	378289999999991	4619
30	3	2	31	12	KOMÖDIE	DRAMA	DRAMA	1	167370000000019	2931
30	3	2	32	38	NEFFE	GROSSMUTTER	GROSSMUTTER	1	160170000000019	3880
30	3	2	33	1	BLICK	PERSPEKTIVE		0	-1	-1
30	3	2	34	6	ZUWACHS	FORTSCHRITT	VERMEHRUNG	0	382510000000009	6127
30	3	2	35	22	MACHT	HERRSCHER		0	-1	-1
30	3	2	36	24	GNADE	BARMHERZIGKEIT	RICHTER	0	188689999999991	3807
30	3	2	37	7	GRAS	VIEH	RASEN	0	103162000000002	11254
30	3	2	38	5	FREUND	VERTRAUEN	KAMERAD	0	164079999999981	2617
30	3	2	39	4	KRITIK	ZWEIFEL		0	-1	-1
30	3	2	40	2	MALER	PIANIST	STAFFELEI	0	142089999999991	3501
30	4	3	1	2	VULKAN	EXPLOSION	HÖHE	0	600489999999991	7021
30	4	3	2	3	TÄUSCHUNG	ECHTHEIT		0	-1	-1
30	4	3	3	7	NORM	MORAL		0	-1	-1
30	4	3	4	13	HELDENMUT	TAPFERKEIT	FEIGHEIT	0	496920000000019	6841
30	4	3	5	9	ANSICHT	MEINUNG	ILLUSTRATION	0	3359	7263
30	4	3	6	16	GEBÄUDE	HOTEL	STOCKWERK	0	323920000000019	4863
30	4	3	7	21	STOLZ	RUHM		0	-1	-1
30	4	3	8	32	CHANCE	BEGEGNUNG	TEILNAHME	0	530329999999981	7935
30	4	3	9	35	PROFIL	QUERSCHNITT		0	-1	-1
30	4	3	10	40	PLAN	GROSSSTADT	VORRAUSICHT	0	337720000000019	9177
30	4	3	11	15	PAPIER	BRIEF	HEFT	0	525520000000019	6231
30	4	3	12	18	GEDÄCHTNIS	ELEFANT		0	-1	-1
30	4	3	13	29	PUDDING	SÜSSIGKEITEN	DESSERT	0	179920000000019	3455
30	4	3	14	25	ZWIELICHT	UNTERWELT	HÖLLE	0	619560000000009	7791
30	4	3	15	8	MEINEID	EHRENHAFTIGKEIT		0	-1	-1
30	4	3	16	17	GEIST	FLASCHE		0	-1	-1
30	4	3	17	14	FORDERUNG	GEHALT	ANSPRUCH	0	629120000000019	7875
30	4	3	18	30	TAT	ABSICHT		0	-1	-1
30	4	3	19	27	ALKOHOL	OPIUM	WIRT	0	399870000000019	4791
30	4	3	20	4	STUHL	SESSEL		0	-1	-1
30	4	3	21	22	ZEIT	URSPRUNG		0	-1	-1
30	4	3	22	11	APFEL	PFIRSICH	BIRNE	0	437520000000019	7147
30	4	3	23	19	GESUNDHEIT	IMPFUNG	ARZT	0	227110000000009	3151
30	4	3	24	34	ERDGESCHOSS	DACHBODEN	DACHBODEN	1	238310000000009	4479
30	4	3	25	28	SEGEN	SCHÖPFER	KLOSTER	0	517510000000009	6503
30	4	3	26	5	INDUSTRIE	BRANCHE		0	-1	-1
30	4	3	27	6	BESITZ	ANTEIL	LAND	0	482720000000019	5555
30	4	3	28	39	GESCHREI	PANIK		0	-1	-1
30	4	3	29	31	VERGLEICH	GLEICHNIS		0	-1	-1
30	4	3	30	23	ARMUT	ELEND		0	-1	-1
30	4	3	31	24	RICHTER	GERECHTIGKEIT		0	-1	-1
30	4	3	32	10	LEIDENSCHAFT	KUSS	FREUNDSCHAFT	0	435789999999991	6679
30	4	3	33	20	LARVE	RAUPE	RAUPE	1	141520000000019	2671
30	4	3	34	38	DEFINITION	KONZEPT	BEGRIFF	0	158329999999981	3263
30	4	3	35	26	BEWEIS	TATSACHE		0	-1	-1
30	4	3	36	37	WOLLE	KLEIDUNG	SCHAF	0	117110000000009	4429
30	4	3	37	12	DAMPF	LOKOMOTIVE	EISENBAHN	0	472910000000009	7425
30	4	3	38	1	GIFT	MORD	SCHLANGE	0	194310000000009	3199
30	4	3	39	36	JUNGE	MÄDCHEN		0	-1	-1
30	4	3	40	33	AUTO	PRESTIGE	MOTOR	0	151110000000009	3239
30	5	4	1	18	BESESSENHEIT	TEUFEL	GEIST	0	857840000000037	9795
30	5	4	2	12	THEORIE	AUSNAHME	UNVOLLSTÄNDIGKEIT	0	251820000000019	19566
30	5	4	3	8	GLÜCK	ZUFALL		0	-1	-1
30	5	4	4	27	VERRAT	TREUE		0	-1	-1
30	5	4	5	25	BETTLER	UNGLÜCK	STRASSE	0	383120000000019	5584
30	5	4	6	24	LABYRINTH	SUCHE		0	-1	-1
30	5	4	7	30	MUSIKER	AKKORDEON	ORCHESTER	0	175140000000037	4714
30	5	4	8	16	ERFORSCHUNG	PATENT		0	-1	-1
30	5	4	9	32	DIENER	HALTUNG	HALTUNG	1	165490000000037	3528
30	5	4	10	13	NAGEL	METALL	METALL	1	570220000000019	6814
30	5	4	11	19	BETRAG	WECHSEL	GELD	0	236740000000037	3079
30	5	4	12	6	STIRN	KINN	KINN	1	271920000000019	3504
30	5	4	13	15	MOOR	SUMPF	NEBEL	0	160029999999981	2462
30	5	4	14	29	ANFÜHRER	CHEF		0	-1	-1
30	5	4	15	14	ERGÄNZUNG	ZUSATZ		0	-1	-1
30	5	4	16	7	HIMMEL	FIRMAMENT	SEE	0	298020000000019	3524
30	5	4	17	23	GEDICHT	LIEBE	POET	0	181870000000019	2463
30	5	4	18	9	LAUNE	HUMOR	MIES	0	477540000000037	5703
30	5	4	19	1	GRUPPE	VERSAMMLUNG	GEMEINSCHAFT	0	716740000000037	9111
30	5	4	20	37	ANGST	SCHLANGE		0	-1	-1
30	5	4	21	11	AUFGABE	ERLEDIGUNG		0	-1	-1
30	5	4	22	28	GÖTTIN	GEBET	VEREHRUNG	0	118340000000037	11201
30	5	4	23	20	ANDEUTUNG	VERDACHT		0	-1	-1
30	5	4	24	10	ZIEL	RICHTUNG	DRUCK	0	210070000000019	2959
30	5	4	25	40	GENUSS	ZIGARRE		0	347940000000037	6417
30	5	4	26	5	MÖNCH	NONNE	NONNE	1	111020000000019	1942
30	5	4	27	22	ZIMMER	ECKE	RAUM	0	259940000000037	7717
30	5	4	28	34	SCHLEMMER	LECKERBISSEN	KÜCHE	0	243340000000037	3521
30	5	4	29	36	POLIZIST	WACHE	FAHNDUNG	0	111120000000019	2535
30	5	4	30	26	DICKICHT	WALD	VOGEL	0	136740000000037	2175
30	5	4	31	38	SAUERSTOFF	LUFT	LUFT	1	146320000000019	2345
30	5	4	32	21	DIAMANT	GOLD	GOLD	1	143820000000019	2030
30	5	4	33	3	SALAT	GARTEN	FELD	0	291140000000037	3623
30	5	4	34	4	ANGEBOT	MARKT		0	-1	-1
30	5	4	35	33	BEGABUNG	VERERBUNG		0	-1	-1
30	5	4	36	35	FAHNE	EROBERUNG	WIND	0	229440000000037	2822
30	5	4	37	17	KLIPPE	ABGRUND	TAL	0	716690000000037	7591
30	5	4	38	2	SCHÜLER	DOZENT	NOTE	0	189520000000019	2367
30	5	4	39	39	GESCHICHTE	ENTWICKLUNG		0	-1	-1
30	5	4	40	31	MERKMAL	DETAIL		0	-1	-1
30	6	5	1	40	FLOTTE	DECK	SCHLACHT	0	106734000000004	12401
30	6	5	2	28	STIFT	KAPPE	STRICH	0	317329999999981	4423
30	6	5	3	16	REISE	KONTINENT		0	-1	-1
30	6	5	4	29	PINSEL	LEINWAND	STAFFELEI	0	147140000000037	3719
30	6	5	5	8	HEFT	NOTE	NOTE	1	146340000000037	2031
30	6	5	6	39	VERLETZUNG	SCHORF	BAHRE	0	312740000000037	4335
30	6	5	7	11	MÖBEL	LEHNE	LEHNE	1	251140000000037	4080
30	6	5	8	25	SPORT	SCHWEISS	STADIUM	0	1379.5	2782
30	6	5	9	31	AUFTRAG	ARBEIT		0	-1	-1
30	6	5	10	12	FLOCKEN	SCHNEE	SCHNEE	1	110670000000019	2022
30	6	5	11	35	GETREIDE	DINKEL	DINKEL	1	150009999999963	2592
30	6	5	12	26	FAHRRAD	PEDAL	PEDAL	1	2247.5	3386
30	6	5	13	22	NATUR	PFLANZE		0	-1	-1
30	6	5	14	17	SCHIFF	DOCK	DOCK	1	137040000000037	3642
30	6	5	15	23	ZÜGEL	WENDE	PFERD	0	565540000000037	6936
30	6	5	16	21	BÜNDNIS	PAKT	ALLIANZ	0	2862.5	3999
30	6	5	17	2	GELENK	KEULE	KNIE	0	1673	3030
30	6	5	18	7	AUFSTAND	REBELLION		0	-1	-1
30	6	5	19	3	BRÜCKE	SAN FRANCISCO		0	-1	-1
30	6	5	20	24	INFEKTION	SCHMERZEN	KLNIK	0	333540000000037	4943
30	6	5	21	34	EREIGNIS	FEST		0	-1	-1
30	6	5	22	20	RIESE	SCHRITT	SCHRITT	1	108440000000037	2740
30	6	5	23	4	MAUER	BRÜSTUNG		0	-1	-1
30	6	5	24	38	FAHRZEUG	KETTE		0	-1	-1
30	6	5	25	9	KAUFHAUS	SCHAUFENSTER		0	-1	-1
30	6	5	26	18	BAHNHOF	KIOSK	GLEIS	0	259779999999981	4143
30	6	5	27	27	SCHAUSPIEL	BÜHNE	THEATER	0	264740000000037	4615
30	6	5	28	19	SCHULE	HOLZ	DIREKTOR	0	328740000000037	4591
30	6	5	29	33	REPTIL	ECHSE	ECHSE	1	1391.5	2719
30	6	5	30	10	INSTRUMENT	OBOE	KONZERT	0	437540000000037	5919
30	6	5	31	36	STRASSE	TEER	TEER	1	1721.5	2623
30	6	5	32	6	GLAUBE	BIBEL	UNSINN	0	554340000000037	7007
30	6	5	33	13	GESICHT	MASKE		0	-1	-1
30	6	5	34	30	HEER	INFANTERIE	INFANTERIE	1	121840000000037	6362
30	6	5	35	14	ANGABE	ZEUGE		0	-1	-1
30	6	5	36	32	FABRIK	PRODUKTION		0	-1	-1
30	6	5	37	37	WEBER	KAMM	KAMM	1	184740000000037	3743
30	6	5	38	1	KRUG	BIER	BIER	1	122470000000019	2274
30	6	5	39	15	TROPEN	AMAZONAS	AMAZONAS	1	1436.5	3949
30	6	5	40	5	ORCHESTER	KONZERT	HEFT	0	542240000000037	6609
30	7	6	1	36	INSEKT	LIBELLE	BEINE	0	9610.5	10530
30	7	6	2	1	UFER	DAMM	SEE	0	199170000000019	2487
30	7	6	3	20	RINGE	BAUM		0	-1	-1
30	7	6	4	39	LABOR	PIPETTE	PIPETTE	1	191209999999963	3719
30	7	6	5	27	MUSEUM	ÄGYPTEN	SKELETT	0	264470000000019	4868
30	7	6	6	13	VERORDNUNG	BESCHEID	AMT	0	291170000000019	3370
30	7	6	7	29	GRILLEN	SOMMER	SOMMER	1	1220.5	2052
30	7	6	8	4	WINTER	UNFALL		0	-1	-1
30	7	6	9	19	THEATER	REIHE	AKTEUR	0	212440000000037	3502
30	7	6	10	40	RADIO	STIMME	SENDER	0	139970000000019	2103
30	7	6	11	26	KÜCHE	EIMER	MAGEN	0	10823.5	11743
30	7	6	12	31	ORKAN	WIRBEL	WIRBEL	1	112890000000037	2935
30	7	6	13	10	TANNE	RINDE	RINDE	1	1655.5	2722
30	7	6	14	24	SPIELZEUG	PLASTIK	PLASTIK	1	1252.5	5772
30	7	6	15	30	BUCH	SCHRIFTSTELLER	PAPIER	0	255859999999963	3791
30	7	6	16	38	FISCH	SCHUPPEN	MEER	0	1063.5	1655
30	7	6	17	2	WEIN	BLUME	SEKT	0	118140000000037	1919
30	7	6	18	35	KÜSTE	DÜNE	DEICH	0	2124	3098
30	7	6	19	33	LADEN	REKLAME		0	-1	-1
30	7	6	20	34	MUSKEL	SEHNE	SEHNE	1	194370000000019	4287
30	7	6	21	17	REVOLVER	KALIBER	KALIBER	1	120770000000019	2959
30	7	6	22	23	NÄHEN	KREUZSTICH	KREUZSTICH	1	134370000000019	5823
30	7	6	23	28	BIBLIOTHEK	SIGNATUR	SIGNATUR	1	1039.5	3384
30	7	6	24	14	HOCHZEIT	ALTAR	VERLOBUNG	0	155870000000019	3430
30	7	6	25	5	EISENBAHN	SCHIENE	SCHIENE	1	2935.5	4759
30	7	6	26	9	HERD	FEUER	KOCH	0	3783.5	4495
30	7	6	27	11	SCHACH	TURM	TURM	1	132770000000019	3663
30	7	6	28	6	DYNAMO	LICHT	LICHT	1	104540000000037	2159
30	7	6	29	22	ENERGIE	ÖL		0	-1	-1
30	7	6	30	12	ZEUS	HADES	HADES	1	1303.5	2352
30	7	6	31	37	STRAUSS	TULPEN	TULPE	1	2631	4439
30	7	6	32	32	SCHMIED	HUFEISEN	HUFEISEN	1	3150.5	6230
30	7	6	33	7	TONNE	REGEN	REGEN	1	209159999999963	2854
30	7	6	34	15	GEFÄNGNIS	VERGEHEN	WÄRTER	0	2031.5	3263
30	7	6	35	18	KAMPF	SIEG		0	-1	-1
30	7	6	36	16	NACHT	SCHEINWERFER		0	-1	-1
30	7	6	37	21	ARZT	PRAXIS	KRANKENHAUS	0	3671.5	6015
30	7	6	38	3	GEBIRGE	EDELWEISS	FELSBLOCK	0	1967.5	4375
30	7	6	39	8	FLUGZEUG	TOMATENSAFT		0	-1	-1
30	7	6	40	25	AQUARELL	GALERIE	STAFFELEI	0	1251.5	3295
30	8	7	1	20	TINTE	BLEISTIFT	PINSEL	0	280619999999925	4095
30	8	7	2	22	SCHLEIM	HAFER		0	-1	-1
30	8	7	3	7	BOTSCHAFTER	NATIONALITÄT	GEBÄUDE	0	236419999999925	4162
30	8	7	4	35	HAUSSCHUHE	PFEIFE		0	-1	-1
30	8	7	5	33	CHARME	HERZ		0	-1	-1
30	8	7	6	27	LAWINE	FELSBLOCK	FELSBLOCK	1	303109999999963	5118
30	8	7	7	34	EMANZIPATION	GLEICHSTELLUNG	BEFREIUNG	0	463140000000037	7472
30	8	7	8	13	ERFOLG	LEBENSLAUF	WIDERSTAND	0	234369999999925	4047
30	8	7	9	37	MIKROSKOP	BAKTERIEN		0	-1	-1
30	8	7	10	19	UMWELT	GEFÄHRDUNG		0	-1	-1
30	8	7	11	9	STEUER	UNTERSCHLAGUNG		0	-1	-1
30	8	7	12	39	ÄRGER	FEINDSELIGKEIT		0	-1	-1
30	8	7	13	29	ALGEBRA	FUNKTION	LINIE	0	303059999999963	4354
30	8	7	14	25	METHODE	VERSUCH	VERSUCH	1	492480000000075	6324
30	8	7	15	4	WEISE	ART	ART	1	106169999999925	1815
30	8	7	16	3	AUSBILDUNG	ZUKUNFT		0	-1	-1
30	8	7	17	21	KRANKENWAGEN	NOTFALL	KLINIK	0	175080000000075	3382
30	8	7	18	12	WHISKY	DUDELSACK	DUDELSACK	1	130369999999925	4447
30	8	7	19	8	FIEBER	ERSCHÖPFUNG		0	-1	-1
30	8	7	20	23	SCHÄDEL	LEICHE	TOD	0	174540000000037	2509
30	8	7	21	16	FUSSKNÖCHEL	ARM		0	-1	-1
30	8	7	22	38	ZAUBERER	ENTHÜLLUNG	ENTHÜLLUNG	1	125569999999925	4074
30	8	7	23	40	ARGUMENT	ENTSCHEIDUNG	BEILAGE	0	184390000000037	2860
30	8	7	24	24	DOKTOR	KLINIK		0	-1	-1
30	8	7	25	1	HERZLICHKEIT	GEHÄSSIGKEIT		0	-1	-1
30	8	7	26	28	ENTFÜHRUNG	AUSBEUTE		0	-1	-1
30	8	7	27	31	TODESKAMPF	LEBEN	LEBEN	1	207840000000037	3071
30	8	7	28	32	ZERSTÖRUNG	AUSROTTUNG		0	-1	-1
30	8	7	29	36	VERMITTLUNG	INTERVIEW		0	-1	-1
30	8	7	30	10	EIFERSUCHT	GRUND	LIEBSCHAFT	0	306459999999963	4940
30	8	7	31	26	ANTWORT	BEKENNTNIS		0	-1	-1
30	8	7	32	6	HEKTAR	ZAUN	LAND	0	115180000000075	1844
30	8	7	33	11	ÜBERBLICK	STANDPUNKT	HÖHE	0	252790000000037	3527
30	8	7	34	17	VERSCHIEDENHEIT	GEGENTEIL		0	-1	-1
30	8	7	35	30	DARBIETUNG	BEOBACHTUNG	THEATER	0	132769999999925	2706
30	8	7	36	14	PROFESSOR	HOCHSCHULE	HOCHSCHULE	1	148469999999925	5989
30	8	7	37	2	KAMMER	GEKLAPPER	KELLER	0	223880000000075	3990
30	8	7	38	15	SCHLAMM	HÜRDE		0	-1	-1
30	8	7	39	18	STANGE	STOSS	STOSS	1	1746.5	2679
30	8	7	40	5	ZITRONE	ERDBEERE	ERDBEERE	1	197630000000075	4111
								66
