## Supplementary material for "Vast amounts of encoded items nullify but do not reverse the effect of sleep on declarative memory": Dataset: PAL_31_1_2.xlsx

### Sheet: Sheet1
VP_Nr	Block	VersioN	counter	pair_code	cue	correct_answer	answer	accuracy	reactiontime1	reactiontime2
31	1	7	1	37	MIKROSKOP	BAKTERIEN	BAKTERIE	1	2837.8	5709
31	1	7	2	34	EMANZIPATION	GLEICHSTELLUNG	FRAU	0	2016.6	5715
31	1	7	3	39	ÄRGER	FEINDSELIGKEIT	HASS	0	3937.8	6795
31	1	7	4	36	VERMITTLUNG	INTERVIEW		0	-1	-1
31	1	7	5	4	WEISE	ART	ALT	0	5547.5	7192
31	1	7	6	15	SCHLAMM	HÜRDE	REGEN	0	2240.3	4452
31	1	7	7	29	ALGEBRA	FUNKTION	MATHEMATIK	0	492139999999999	8192
31	1	7	8	12	WHISKY	DUDELSACK	ALKOHOL	0	1649.2	5222
31	1	7	9	35	HAUSSCHUHE	PFEIFE		0	-1	-1
31	1	7	10	8	FIEBER	ERSCHÖPFUNG	KRANK	0	1918	2952
31	1	7	11	14	PROFESSOR	HOCHSCHULE	HOCHSCHULE	1	1435.8	4682
31	1	7	12	22	SCHLEIM	HAFER	HAFER	1	467760000000001	6369
31	1	7	13	5	ZITRONE	ERDBEERE		0	-1	-1
31	1	7	14	6	HEKTAR	ZAUN	METER	0	2518.5	4386
31	1	7	15	27	LAWINE	FELSBLOCK	STEIN	0	285589999999999	4546
31	1	7	16	28	ENTFÜHRUNG	AUSBEUTE		0	-1	-1
31	1	7	17	25	METHODE	VERSUCH	PRAXIS	0	344710000000001	6625
31	1	7	18	18	STANGE	STOSS		0	-1	-1
31	1	7	19	26	ANTWORT	BEKENNTNIS	FRAGE	0	201170000000001	3822
31	1	7	20	10	EIFERSUCHT	GRUND	GEFÜHL	0	4144.5	14297
31	1	7	21	1	HERZLICHKEIT	GEHÄSSIGKEIT	FEINDSELIGKEIT	0	576460000000001	10550
31	1	7	22	21	KRANKENWAGEN	NOTFALL		0	-1	-1
31	1	7	23	17	VERSCHIEDENHEIT	GEGENTEIL		0	-1	-1
31	1	7	24	20	TINTE	BLEISTIFT	PAPIER	0	197020000000001	3618
31	1	7	25	38	ZAUBERER	ENTHÜLLUNG	ENTHÜLLUNG	1	333989999999999	8701
31	1	7	26	40	ARGUMENT	ENTSCHEIDUNG	DEBATTE	0	18131	19322
31	1	7	27	24	DOKTOR	KLINIK	KRANKENHAUS	0	766910000000001	9985
31	1	7	28	33	CHARME	HERZ		0	-1	-1
31	1	7	29	3	AUSBILDUNG	ZUKUNFT	SCHULE	0	454010000000001	5685
31	1	7	30	11	ÜBERBLICK	STANDPUNKT		0	-1	-1
31	1	7	31	9	STEUER	UNTERSCHLAGUNG	GELD	0	496420000000001	6169
31	1	7	32	16	FUSSKNÖCHEL	ARM	OBERARM	0	156610000000001	9328
31	1	7	33	2	KAMMER	GEKLAPPER	HAUS	0	244170000000001	3163
31	1	7	34	19	UMWELT	GEFÄHRDUNG	ZERSTÖRUNG	0	12412.7	19741
31	1	7	35	30	DARBIETUNG	BEOBACHTUNG		0	-1	-1
31	1	7	36	32	ZERSTÖRUNG	AUSROTTUNG	UMWELT	0	6109.5	7578
31	1	7	37	13	ERFOLG	LEBENSLAUF	MEDALLIE	0	482170000000001	8485
31	1	7	38	7	BOTSCHAFTER	NATIONALITÄT	NATIONALITÄT	1	3098	8399
31	1	7	39	23	SCHÄDEL	LEICHE	LEICHE	1	175820000000001	3088
31	1	7	40	31	TODESKAMPF	LEBEN	SELBSTMORD	0	422259999999998	12254
31	2	8	1	19	LERCHE	FRÖHLICHKEIT	BAUM	0	3283.5	4624
31	2	8	2	32	MÜNDIGKEIT	ABHÄNGIGKEIT		0	-1	-1
31	2	8	3	30	STRAND	VERGNÜGEN	SAND	0	396110000000009	4804
31	2	8	4	21	ERMÜDUNG	KREISLAUF	BETT	0	13375	14445
31	2	8	5	36	LEERE	DUMPFHEIT		0	848289999999991	16759
31	2	8	6	1	WOHNUNG	HEIM	HAUS	0	384880000000005	4650
31	2	8	7	17	THEMA	INTERESSE		0	-1	-1
31	2	8	8	6	DICHTER	ZITAT	GEDICHT	0	113458999999999	13379
31	2	8	9	33	GETRÄNK	SCHAUM		0	-1	-1
31	2	8	10	15	PLAKAT	HAMMER	WERBUNG	0	625930000000005	9362
31	2	8	11	24	SOZIALIST	PAROLE	IDEOLOGIE	0	8324.5	13284
31	2	8	12	7	FENSTER	BEWOHNER	AUSSICHT	0	590530000000005	8009
31	2	8	13	5	JUNGFRAU	SCHLEIER	SCHLEIER	1	659139999999991	14373
31	2	8	14	26	ADMIRAL	WAFFENRUHE	MILITÄR	0	195919999999995	4156
31	2	8	15	14	LÜGE	WAHRHEIT	WAHRHEIT	1	248380000000005	5699
31	2	8	16	40	GESTALTUNG	LANDSCHAFT	ARCHITEKTUR	0	688860000000009	10410
31	2	8	17	28	SCHATTEN	EXISTENZ	LICHT	0	384480000000005	4932
31	2	8	18	34	ENTSPANNUNG	BEDROHUNG		0	-1	-1
31	2	8	19	27	ERFAHRUNG	UNWISSENHEIT		0	-1	-1
31	2	8	20	18	BLASE	BAUCH	BAUCH	1	2933	5479
31	2	8	21	31	VERWALTUNG	GENEHMIGUNG	GESCHÄFT	0	5214	7462
31	2	8	22	38	PFEFFER	BUTTER	SALZ	0	13347.5	14271
31	2	8	23	10	IRRTUM	MISSVERSTÄNDNIS	FEHLER	0	670260000000009	9056
31	2	8	24	35	LEICHTIGKEIT	SCHWERKRAFT		0	-1	-1
31	2	8	25	11	REIZ	REAKTION	REAKTION	1	549660000000009	8084
31	2	8	26	16	PERSON	SCHADEN	MANN	0	705919999999995	7649
31	2	8	27	25	STIMMUNG	ATMOSPHÄRE	GEFÜHL	0	219369999999995	3839
31	2	8	28	2	GELEGENHEIT	LIEBSCHAFT		0	-1	-1
31	2	8	29	3	GABEL	SOSSE	MESSER	0	266210000000009	3992
31	2	8	30	4	TRANSPORT	LAGER	AUTO	0	138139999999991	2257
31	2	8	31	20	FLEISCH	RAUBTIER	GEMÜSE	0	264980000000005	4194
31	2	8	32	29	SÄUGLING	WIEGE	MUTTER	0	303139999999991	4710
31	2	8	33	9	BEMÜHUNGEN	ANSTRENGUNG		0	-1	-1
31	2	8	34	8	FAMILIE	MUTTER	MUTTER	1	742169999999995	8688
31	2	8	35	13	BÜSTENHALTER	BUSEN	BUSEN	1	159169999999995	2361
31	2	8	36	23	ÄRA	ZEITALTER	ZEITALTER	1	357989999999991	6037
31	2	8	37	12	ABFALL	SCHMUTZ	MÜLL	0	218010000000009	3732
31	2	8	38	22	BEGINN	FOLGE	ANFANG	0	330210000000009	5681
31	2	8	39	39	RÄUBER	DIEBSTAHL	DIEBSTAHL	1	16282.5	18855
31	2	8	40	37	FISCHER	MEER	BOOT	0	309310000000009	5079
31	3	9	1	28	GEMÜT	HEITERKEIT	ZUSTAND	0	363710000000009	5165
31	3	9	2	11	GESCHOSS	PFEIL	REVOLVER	0	554329999999981	8680
31	3	9	3	34	REGEL	KOMBINATION	GESETZ	0	153507999999998	16834
31	3	9	4	25	FINDIGKEIT	EINFALL		0	-1	-1
31	3	9	5	9	KOCHTOPF	BÜGELEISEN	HERD	0	844160000000009	9551
31	3	9	6	3	GITTER	BESCHRÄNKUNG	GEFÄNGNISS	0	222589999999991	6617
31	3	9	7	38	SEILTÄNZER	SCHWERPUNKT	SCHWERPUNKT	1	3001	9156
31	3	9	8	30	ZUGEHÖRIGKEIT	GENERATION		0	-1	-1
31	3	9	9	36	VERZIERUNG	PALAST	PALAST	1	5306	9759
31	3	9	10	12	HALLE	TURNIER		0	-1	-1
31	3	9	11	21	ORIENTIERUNG	AUSGANG	KARTE	0	126503999999999	13535
31	3	9	12	40	GESCHENK	UNDANK		0	-1	-1
31	3	9	13	5	KAMERAD	OPFER	FREUND	0	263629999999981	3639
31	3	9	14	26	DUFT	GERUCH	PARFÜM	0	979129999999981	11329
31	3	9	15	10	VORTRAG	REDNER		0	-1	-1
31	3	9	16	16	KRANKHEIT	SYMPTOM	KRANKENHAUS	0	789129999999981	9986
31	3	9	17	19	VERBRENNUNG	PROZESSION		0	-1	-1
31	3	9	18	18	WELLE	FLUT	SEE	0	676760000000009	8735
31	3	9	19	37	STUDIUM	WIRTSCHAFT	KLAUSUR	0	3955.5	7753
31	3	9	20	39	ABRECHNUNG	BANKIER	SCHULDEN	0	429660000000009	6001
31	3	9	21	20	KUMMER	TRAURIGKEIT	GEFÜHL	0	199529999999981	14768
31	3	9	22	1	INSTANZ	GESETZGEBUNG		0	-1	-1
31	3	9	23	31	ANREGUNG	BEISPIEL		0	-1	-1
31	3	9	24	2	GEDULD	KONTROLLE	ZEIT	0	843070000000019	9230
31	3	9	25	22	TAKT	HARFE	ORCHESTER	0	977220000000019	17688
31	3	9	26	15	BÜCHEREI	VERLEIH	DICHTER	0	700639999999991	8688
31	3	9	27	35	AUFPRALL	FALL		0	-1	-1
31	3	9	28	23	TOTSCHLAG	BRUTALITÄT	SELBSTMORD	0	122206000000001	15205
31	3	9	29	7	SPRÜHREGEN	FLUSS	WETTER	0	418720000000019	5329
31	3	9	30	4	TÜR	SCHRANK	HAUS	0	540989999999991	9141
31	3	9	31	32	GLETSCHER	POL	EIS	0	116438999999999	12243
31	3	9	32	6	BÜRGSCHAFT	VOLLMACHT	MÜNDIGKEIT	0	656839999999991	11419
31	3	9	33	33	ÄHNLICHKEIT	WIEDERHOLUNG		0	-1	-1
31	3	9	34	24	GANGSTER	VERBRECHEN		0	-1	-1
31	3	9	35	13	SARG	GRAB	SELBSTMORD	0	6033	13350
31	3	9	36	17	SONATE	KLAVIER	OPER	0	2629.5	3979
31	3	9	37	8	ANHÄNGER	MEISTER		0	-1	-1
31	3	9	38	29	RHEUMATISMUS	IMMUNITÄT	KRANKHEIT	0	464920000000019	6403
31	3	9	39	14	VERANSTALTUNG	ÖFFENTLICHKEIT		0	-1	-1
31	3	9	40	27	STRICK	SCHLINGE	GALGEN	0	489170000000019	12818
31	4	10	1	39	ERMORDUNG	GESTÄNDNIS	SELBSTMORD	0	5333	8296
31	4	10	2	11	DIREKTOR	GESCHÄFT	SCHULE	0	348439999999991	4568
31	4	10	3	29	ZUSPITZUNG	PUNKT		0	-1	-1
31	4	10	4	5	ANZUG	BÖRSE	KRAVATTE	0	3043.5	4599
31	4	10	5	3	LINIE	BUS	KREIS	0	733939999999991	15509
31	4	10	6	35	VERLAUF	ENDUNG		0	-1	-1
31	4	10	7	7	LOYALITÄT	BRUDER	BRÜDERLICHKEIT	0	330810000000009	7049
31	4	10	8	18	FASCHIST	IDEOLOGIE	IDEOLOGIE	1	328270000000019	10755
31	4	10	9	4	FAHRT	AUTOBAHN	AUTO	0	10250	12685
31	4	10	10	40	PEITSCHE	MISSHANDLUNG	FOLTER	0	422170000000019	5512
31	4	10	11	14	ZUSAMMENHANG	VORZEICHEN		0	-1	-1
31	4	10	12	8	UMARMUNG	INTEGRATION	NÄHE	0	105427000000002	11749
31	4	10	13	6	ABSCHLUSS	PROJEKT	ENDE	0	5330.5	6869
31	4	10	14	30	PASSION	ORGASMUS	ORGASMUS	1	264260000000009	5036
31	4	10	15	21	ELITE	VERMÖGEN		0	-1	-1
31	4	10	16	38	REDAKTEUR	KORRESPONDENZ	FERNSEHER	0	6069	10639
31	4	10	17	28	ANKÜNDIGUNG	EXAMEN		0	-1	-1
31	4	10	18	27	MONSTER	MUT	VAMPIER	0	827989999999991	15310
31	4	10	19	9	VOLK	GEMEINDE		0	-1	-1
31	4	10	20	17	KÄFER	RUINE	INSEKT	0	3888.5	5711
31	4	10	21	36	GESCHLECHT	MANN	EMANZIPAT	0	616660000000009	20002
31	4	10	22	19	DROGE	VERHEIMLICHUNG	ABHÄNGIGKEIT	0	707000000001863	8530
31	4	10	23	32	SCHIFFBRUCH	UNGLÜCKSFALL	ESIBERG	0	14953	16139
31	4	10	24	34	VERDROSSENHEIT	RESIGNATION		0	-1	-1
31	4	10	25	23	SCHNORCHEL	ATLANTIK	FLOSSE	0	329270000000019	4708
31	4	10	26	1	PROGNOSE	GEWISSHEIT	DIAGNOSE	0	203770000000019	4702
31	4	10	27	37	NEUROSE	PSYCHOLOGIE	GEHIRN	0	408589999999991	10201
31	4	10	28	2	KAMERADSCHAFT	PARTNER	LOYALITÄT	0	366960000000009	8387
31	4	10	29	33	OPERATION	KOMA	KRANKENHAUS	0	12482.5	16041
31	4	10	30	25	PARADIES	MENSCH	HIMMEL	0	110546000000001	15833
31	4	10	31	31	SAMT	STOFF	STOFF	1	850679999999981	10064
31	4	10	32	24	MAKEL	SELBSTBEWUSSTSEIN		0	-1	-1
31	4	10	33	13	GENAUIGKEIT	AUFMERKSAMKEIT		0	-1	-1
31	4	10	34	15	PATIENT	THERAPIE	ARTZT	0	511829999999981	8081
31	4	10	35	16	STRICH	SKIZZE	KREIS	0	5677	7291
31	4	10	36	22	LIEGE	VERANDA	STUHL	0	863810000000009	11041
31	4	10	37	26	POLITIKER	ZUVERSICHT	ANZUG	0	4192	6085
31	4	10	38	10	MAGEN	RESTAURANT	BLASE	0	408789999999991	6392
31	4	10	39	20	SPIRALE	FRUCHTBARKEIT	SCHWANGERSCHAFT	0	430189999999991	11462
31	4	10	40	12	ZENTIMETER	METER	METER	1	159360000000009	2973
31	5	11	1	30	STRATEGIE	NÄHERUNG	SPIEL	0	256959999999963	3402
31	5	11	2	14	LEISTUNG	PROVISION	KRAFT	0	2464.5	3380
31	5	11	3	15	ATTRAKTION	WELTWUNDER		0	-1	-1
31	5	11	4	22	KARTE	HINDERNIS	NAVIGATION	0	987340000000037	11714
31	5	11	5	26	HAND	GESTE	KÖRPERTEIL	0	514609999999963	7712
31	5	11	6	36	WALZER	GALA	TANZ	0	286370000000019	5709
31	5	11	7	7	BODEN	FUND		0	-1	-1
31	5	11	8	18	TREIBSTOFF	KILOMETER	GAS	0	568970000000019	7224
31	5	11	9	20	VATERUNSER	RELIGION	HIMMELREICH	0	687709999999963	12294
31	5	11	10	19	BEGNADIGUNG	DROHUNG	STRAFE	0	347120000000019	10104
31	5	11	11	24	AUSSCHAU	GIPFEL		0	-1	-1
31	5	11	12	11	SCHEIDUNG	INSTABILITÄT	EHE	0	926879999999981	9734
31	5	11	13	37	HIRTE	SCHAF	SCHAF	1	227609999999963	5336
31	5	11	14	4	MEDAILLE	WETTBEWERB	SEIG	0	667320000000019	19813
31	5	11	15	16	TRAKTOR	LENKSTANGE	BAUER	0	682079999999981	8926
31	5	11	16	38	WEG	WILLE	WALD	0	943290000000037	11120
31	5	11	17	13	FEHLTRITT	VERANTWORTUNG		0	-1	-1
31	5	11	18	32	KRAMPF	BEIN	BEIN	1	210529999999981	8776
31	5	11	19	28	VERSEUCHUNG	RATTE	RATTE	1	789159999999963	18413
31	5	11	20	31	KOPPEL	STIER		0	-1	-1
31	5	11	21	1	SCHALTER	FLUGHAFEN	TICKET	0	6578.5	8620
31	5	11	22	9	WAHL	GREMIUM	DEMOKRATIE	0	371279999999981	7492
31	5	11	23	12	ATOM	MOLEKÜL	MOLEKÜL	1	162329999999981	6873
31	5	11	24	34	SYMBOL	WAPPEN	ZEICHEN	0	4430.5	6767
31	5	11	25	21	GANS	ENTE	ENTE	1	654270000000019	7697
31	5	11	26	25	PHILOSOPHIE	SINN	DENKEN	0	641879999999981	8553
31	5	11	27	33	STURZ	REGIERUNG	HELM	0	226670000000019	3644
31	5	11	28	2	UNTAUGLICHKEIT	FAHRER	MÜNDIGKEIT	0	404709999999963	7813
31	5	11	29	27	DOLCH	STICH	STICH	1	195690000000037	7469
31	5	11	30	39	GEWINNUNG	WERBER		0	-1	-1
31	5	11	31	40	WIND	ELEMENT	WIRBELSTURM	0	491529999999981	15498
31	5	11	32	8	REKORD	ARBEITSLOSIGKEIT	SPORT	0	384540000000037	16004
31	5	11	33	3	COMPUTER	ZEITVERTREIB	INFORMATIK	0	5331.5	11618
31	5	11	34	17	HANDSCHRIFT	BUCHSTABE	STIFT	0	755629999999981	9327
31	5	11	35	6	AMATEUR	HOBBY	PROFI	0	168032000000002	18548
31	5	11	36	35	BEHANDLUNG	MANDEL		0	-1	-1
31	5	11	37	23	KATEGORIE	GÜLTIGKEIT		0	-1	-1
31	5	11	38	29	BUDE	KÜHLSCHRANK	ESSEN	0	921620000000019	12074
31	5	11	39	5	INSTITUTION	ABTEILUNG		0	375159999999963	6949
31	5	11	40	10	ZULASSUNG	NACHWEIS		0	-1	-1
31	6	12	1	19	BAHNSTEIG	ANPASSUNG	GLEIS	0	2772	3952
31	6	12	2	17	BEGRÜNDER	PRÄSIDENT	ERFINDER	0	418959999999963	6857
31	6	12	3	28	UNSTERBLICHKEIT	AUFERSTEHUNG		0	-1	-1
31	6	12	4	35	NOTLAGE	DILEMMA		0	-1	-1
31	6	12	5	21	LIKÖR	SEKT	SEKT	1	7475.5	10380
31	6	12	6	15	VERHAFTUNG	KLINGE	STRAFTAT	0	323059999999963	9948
31	6	12	7	23	JUGEND	SCHWIMMBAD	DROGEN	0	964109999999963	13579
31	6	12	8	5	BINDUNG	BABY	LIEBE	0	223640000000037	4110
31	6	12	9	30	DORF	ISOLATION		0	-1	-1
31	6	12	10	1	EMPFINDUNG	GELASSENHEIT	GEFÜHL	0	211240000000037	5266
31	6	12	11	2	GENIE	MATHEMATIK	MATHEMATIK	1	343209999999963	7517
31	6	12	12	11	PROGRAMM	KINO	COMPUTER	0	246490000000037	5481
31	6	12	13	27	BEEINFLUSSUNG	VERMARKTUNG		0	-1	-1
31	6	12	14	7	HIRN	STUDIE	GEDÄCHTNIS	0	107499000000004	15800
31	6	12	15	26	EVOLUTION	ERWEITERUNG		0	-1	-1
31	6	12	16	37	INVESTITION	KONZERN	GELD	0	475420000000019	6185
31	6	12	17	10	ZAUBERKÜNSTLER	TRICK	ENTHÜLLUNG	0	673879999999981	9959
31	6	12	18	24	ALARM	ÜBUNG	FEUER	0	162090000000037	2760
31	6	12	19	20	HORN	WARNUNG	TIER	0	10584	12068
31	6	12	20	31	REICH	PROFIT	ARM	0	170209999999963	2710
31	6	12	21	4	KLOSTER	EINSCHRÄNKUNG	KUTTE	0	376059999999963	14933
31	6	12	22	38	ABEND	MORGEN	MORGEN	1	139509999999963	3809
31	6	12	23	33	ERÖFFNUNG	GRÜNDUNG		0	132892999999998	20001
31	6	12	24	16	FREUNDIN	ZÄRTLICHKEIT	BEZIEHUNG	0	876679999999981	11138
31	6	12	25	39	ORDNUNG	ZUCHT	CHAOS	0	2372.5	3787
31	6	12	26	13	STAAT	UNTERSTÜTZUNG	OBERHAUPT	0	12413	14233
31	6	12	27	22	PARTEI	ABSTIMMUNG	POLITIK	0	201270000000019	3960
31	6	12	28	25	BESTATTUNG	SELBSTMORD	SELBSTMORD	1	192940000000037	3955
31	6	12	29	12	HÖLLE	MYTHOS	MYTHOS	1	158809999999963	6628
31	6	12	30	32	KOORDINATION	HANDHABUNG	LEISTUNG	0	3857	5329
31	6	12	31	6	SCHLACHTUNG	SCHWEIN		0	-1	-1
31	6	12	32	14	SCHLAFWANDELN	UNWIRKLICHKEIT	TRAUMA	0	422270000000019	10378
31	6	12	33	34	BLEI	STAHL	KUGEL	0	985890000000037	11670
31	6	12	34	8	KARTELL	KONSENS	DROGEN	0	233229999999981	4694
31	6	12	35	36	EINSPARUNG	RECHNUNG		0	-1	-1
31	6	12	36	40	KERZE	DOCHT	DOCHT	1	190059999999963	3656
31	6	12	37	29	MOTOR	INDUSTRIALISIERUNG	ZYLINDER	0	365979999999981	6332
31	6	12	38	18	PARTY	THEKE	ALKOHOL	0	270920000000019	5659
31	6	12	39	9	ADER	GESTEIN	BLUT	0	129000999999996	14546
31	6	12	40	3	BEIFALL	APPLAUS		0	-1	-1
31	7	13	1	14	MUSIK	OPER	ORCHESTER	0	599159999999963	13917
31	7	13	2	19	INSEL	URLAUBER	PALME	0	221329999999981	4716
31	7	13	3	7	KRANZ	NEST	KÖNIG	0	494459999999963	6631
31	7	13	4	4	SPRECHER	AUFRUF		0	-1	-1
31	7	13	5	3	OZEAN	KRABBE	WASSER	0	903279999999981	12729
31	7	13	6	10	MILCH	KÄSE	KUH	0	276170000000019	3934
31	7	13	7	40	REGENSCHIRM	BEDARF	PFÜTZE	0	543629999999981	7644
31	7	13	8	37	FLAMME	LEUCHTE	FEUERZEUG	0	108035999999996	16172
31	7	13	9	26	KUNSTWERK	AUFMACHUNG	BILD	0	371259999999963	10056
31	7	13	10	12	TRAINER	STIL	SPI	0	191622000000002	20007
31	7	13	11	16	TRAINING	PULS		0	383400000000373	20001
31	7	13	12	35	ZUCKER	SPEISE		0	-1	-1
31	7	13	13	29	KONJUNKTUR	DIAGNOSE	SPRACHE	0	515679999999981	7401
31	7	13	14	13	ZAHLUNG	QUITTUNG	GELD	0	3296	4571
31	7	13	15	36	KLEINIGKEIT	WAAGE		0	-1	-1
31	7	13	16	25	GERICHTSHOF	UNWAHRHEIT	RICHTER	0	4171	6401
31	7	13	17	21	REVOLUTION	WIDERSTAND	STAAT	0	305409999999963	5118
31	7	13	18	18	BEWERTUNG	KELLNERIN	NOTE	0	363179999999981	5156
31	7	13	19	11	DOKUMENT	BESCHEINIGUNG	PAPIER	0	282790000000037	10856
31	7	13	20	8	BEWUNDERUNG	SCHÖNHEIT		0	-1	-1
31	7	13	21	5	AUFTAKT	SPIEL	ENDE	0	252320000000019	3981
31	7	13	22	9	STALL	KUH	PFERD	0	3133.5	5185
31	7	13	23	17	WAFFE	KRIEG	PISTOLE	0	383420000000019	7012
31	7	13	24	33	SENDER	NOTIZ	FERNSEHER	0	245020000000019	6590
31	7	13	25	30	HASS	GEFECHT	LIEBE	0	2890.5	4623
31	7	13	26	31	TEICH	ÜBERSCHWEMMUNG	SEE	0	3202	3921
31	7	13	27	34	FRAU	BLUSE	MANN	0	108740000000037	2664
31	7	13	28	38	SUBMISSION	ERNIEDRIGUNG		0	615040000000037	8592
31	7	13	29	20	ZAHL	PHYSIK	MATHEMATIK	0	437629999999981	7891
31	7	13	30	27	SUBSTANZ	SEELE	CHEMIE	0	2126	3972
31	7	13	31	24	ENTSCHLOSSENHEIT	DURCHSETZUNG	WILLE	0	227090000000037	3765
31	7	13	32	2	PARK	VEGETATION	BANK	0	787629999999981	9322
31	7	13	33	39	FREILASSUNG	AUFENTHALT	INHAFTIERUNG	0	6631	10959
31	7	13	34	15	VERBRÜDERUNG	ENTSCHULDIGUNG	TRENNUNG	0	431859999999963	6325
31	7	13	35	23	STREIK	KONFLIKT	GEWERKSCHAFT	0	369640000000037	7255
31	7	13	36	32	KLEIDERSCHRANK	HANDSCHUH	BÜGEL	0	4161	5735
31	7	13	37	6	BEGEISTERUNG	GEFÜHL		0	344270000000019	6013
31	7	13	38	1	WAHNSINN	ANSTALT	PSYCHE	0	292079999999981	9919
31	7	13	39	22	WIEDERHERSTELLUNG	VERSCHLECHTERUNG	RECYCLING	0	349759999999963	6536
31	7	13	40	28	NACHRICHT	GEBURTSTAG	POST	0	536059999999963	7460
31	8	14	1	12	UNHEIL	ALPTRAUM	GEISTER	0	595219999999925	8100
31	8	14	2	40	LEBER	ORGAN	ORGAN	1	171109999999963	2889
31	8	14	3	8	EXPERIMENT	UNTERSUCHUNG	VERSUCH	0	826859999999963	11863
31	8	14	4	14	WANGE	CHRIST	KOPF	0	619219999999925	8815
31	8	14	5	29	FAUST	GEWALT	KÖRPERTEIL	0	585669999999925	8489
31	8	14	6	1	GEMEINSCHAFT	ZUSAMMENARBEIT		0	-1	-1
31	8	14	7	17	TECHNOLOGIE	GEHIRNWÄSCHE	FORTSCHRITT	0	447580000000075	7241
31	8	14	8	2	SOLO	MUSIKINSTRUMENT	PAAR	0	8773.5	9539
31	8	14	9	34	NACHBARSCHAFT	HECKE	HECKE	1	391390000000037	8229
31	8	14	10	22	AUTOR	ERFINDUNG	GEDICHT	0	317319999999925	7944
31	8	14	11	3	IDIOT	UNSINN	NAZI	0	2112	3115
31	8	14	12	16	FREUNDSCHAFT	GEFÄHRTE	LOYALITÄT	0	6889	9834
31	8	14	13	6	LIMIT	MAXIMUM	MAXIMUM	1	183740000000037	3948
31	8	14	14	25	FRIEDEN	ALLIANZ	KRIEG	0	353730000000075	11628
31	8	14	15	35	LIST	NAZI	STREICH	0	375080000000075	5221
31	8	14	16	21	UNABHÄNGIGKEIT	SELBSTBESTIMMUNG	MÜNDIGKEIT	0	243990000000037	4840
31	8	14	17	37	PARLAMENT	KANZLER	GESETZ	0	223859999999963	4601
31	8	14	18	38	ZELT	ZIRKUS	CAMPING	0	607990000000037	7939
31	8	14	19	31	TOD	NOTWEHR	LEBEN	0	3567	4915
31	8	14	20	11	PRÄDIKAT	PRIMA	SPRACHE	0	406469999999925	5170
31	8	14	21	32	SCHLUSSFOLGERUNG	KONSEQUENZ		0	-1	-1
31	8	14	22	24	VATER	VORBILD	MUTTER	0	155669999999925	2913
31	8	14	23	9	INTENSIVSTATION	KRANKENHAUS	KRANKENHAUS	1	121404000000004	13713
31	8	14	24	5	GANG	TOR	KRIMINALITÄT	0	450509999999963	8558
31	8	14	25	23	FLÜCHTLING	ASYL	ASYL	1	151240000000037	2933
31	8	14	26	28	SCHLÄGER	KRIMINALITÄT	BOXER	0	2587	3538
31	8	14	27	30	DIAKONIE	VERSORGUNG	KIRCHE	0	2041	4176
31	8	14	28	19	MINIMUM	NOTWENDIGKEIT		0	-1	-1
31	8	14	29	15	LAMM	MITTAGESSEN	HIRTE	0	345930000000075	5349
31	8	14	30	33	KNOBLAUCH	VAMPIR	VAMPIR	1	294440000000037	4240
31	8	14	31	20	ERKLÄRUNG	WISSENSCHAFT	THESE	0	499919999999925	5736
31	8	14	32	36	SÄUFER	WIRT	ALKOHOL	0	168580000000075	4332
31	8	14	33	18	KONFRONTATION	RACHE	ÄRGER	0	122411999999993	13728
31	8	14	34	26	RASSE	NATIONALIST	GESCHLECHT	0	727190000000037	8930
31	8	14	35	10	SCHMUGGEL	IMPORT	DIEBSTAHL	0	158040000000037	3576
31	8	14	36	13	URLAUB	AUSFALL	INSEL	0	352659999999963	4210
31	8	14	37	27	HINDERUNG	SIEGEL	LÖSUNG	0	3483.5	4803
31	8	14	38	4	INFLATION	ENTWERTUNG	WIRTSCHAFT	0	258709999999963	5097
31	8	14	39	7	VORBEREITUNG	VERÖFFENTLICHUNG	LERNEN	0	262709999999963	3289
31	8	14	40	39	GESELLSCHAFT	EINHEIT		0	-1	-1
