## Supplementary material for "Vast amounts of encoded items nullify but do not reverse the effect of sleep on declarative memory": Dataset: PAL_31_1_3.xlsx

### Sheet: Sheet1
VP_Nr	Block	VersioN	counter	pair_code	cue	correct_answer	answer	accuracy	reactiontime1	reactiontime2
31	1	7	1	35	HAUSSCHUHE	PFEIFE	FUSS	0	3558.3	6758
31	1	7	2	14	PROFESSOR	HOCHSCHULE	HOCHSCHULE	1	2416	4575
31	1	7	3	10	EIFERSUCHT	GRUND	LIEBE	0	2352.8	3181
31	1	7	4	22	SCHLEIM	HAFER	HAFER	1	2327.2	3337
31	1	7	5	31	TODESKAMPF	LEBEN	SELBSTMORD	0	2599	4647
31	1	7	6	29	ALGEBRA	FUNKTION	GENIE	0	1324.5	4862
31	1	7	7	26	ANTWORT	BEKENNTNIS	FRAGE	0	1321	2248
31	1	7	8	37	MIKROSKOP	BAKTERIEN	BAKTERIE	1	1531.9	5294
31	1	7	9	19	UMWELT	GEFÄHRDUNG	VERNICHTUNG	0	2500.5	4551
31	1	7	10	17	VERSCHIEDENHEIT	GEGENTEIL	GLEICHHEIT	0	6308.1	10546
31	1	7	11	34	EMANZIPATION	GLEICHSTELLUNG	FRAU	0	227989999999999	3247
31	1	7	12	12	WHISKY	DUDELSACK	IRLAND	0	128289999999999	9870
31	1	7	13	1	HERZLICHKEIT	GEHÄSSIGKEIT		0	-1	-1
31	1	7	14	21	KRANKENWAGEN	NOTFALL	SIRENE	0	2646	4335
31	1	7	15	33	CHARME	HERZ		0	-1	-1
31	1	7	16	30	DARBIETUNG	BEOBACHTUNG		0	-1	-1
31	1	7	17	36	VERMITTLUNG	INTERVIEW	TELEFON	0	10063.2	11567
31	1	7	18	4	WEISE	ART		0	-1	-1
31	1	7	19	11	ÜBERBLICK	STANDPUNKT	DURCHBLICK	0	1724.8	6002
31	1	7	20	27	LAWINE	FELSBLOCK	STEIN	0	193129999999999	2842
31	1	7	21	25	METHODE	VERSUCH	PRAXIS	0	244910000000001	5110
31	1	7	22	13	ERFOLG	LEBENSLAUF	MEDALLIE	0	535729999999999	7000
31	1	7	23	40	ARGUMENT	ENTSCHEIDUNG	BEWEIS	0	1992.5	13675
31	1	7	24	24	DOKTOR	KLINIK	TITEL	0	185970000000001	2916
31	1	7	25	5	ZITRONE	ERDBEERE	ZUCKER	0	6775.5	7571
31	1	7	26	7	BOTSCHAFTER	NATIONALITÄT	NATIONALITÄT	1	1819	6182
31	1	7	27	28	ENTFÜHRUNG	AUSBEUTE	STRAFTAT	0	12547.1	18055
31	1	7	28	2	KAMMER	GEKLAPPER	FLUR	0	521379999999999	6281
31	1	7	29	16	FUSSKNÖCHEL	ARM	OBERARM	0	200739999999999	3738
31	1	7	30	23	SCHÄDEL	LEICHE	LEICHE	1	111079999999999	2329
31	1	7	31	3	AUSBILDUNG	ZUKUNFT		0	-1	-1
31	1	7	32	6	HEKTAR	ZAUN	LAND	0	229529999999999	3227
31	1	7	33	18	STANGE	STOSS	ZUCKER	0	312610000000001	4093
31	1	7	34	38	ZAUBERER	ENTHÜLLUNG	ENTHÜLLUNG	1	359829999999999	6728
31	1	7	35	32	ZERSTÖRUNG	AUSROTTUNG		0	-1	-1
31	1	7	36	20	TINTE	BLEISTIFT	PAPIER	0	269339999999999	6620
31	1	7	37	39	ÄRGER	FEINDSELIGKEIT	WUT	0	251439999999999	2818
31	1	7	38	15	SCHLAMM	HÜRDE	PFÜTZE	0	5547.5	7812
31	1	7	39	8	FIEBER	ERSCHÖPFUNG	TRAUM	0	1871.5	3089
31	1	7	40	9	STEUER	UNTERSCHLAGUNG	GELD	0	13366.5	16751
31	2	8	1	24	SOZIALIST	PAROLE	KOMMUNISMUS	0	653619999999995	9409
31	2	8	2	9	BEMÜHUNGEN	ANSTRENGUNG	ANSTRENGUNG	1	181230000000005	12635
31	2	8	3	10	IRRTUM	MISSVERSTÄNDNIS	FEHLER	0	2101.5	3577
31	2	8	4	34	ENTSPANNUNG	BEDROHUNG	MEDITATION	0	155389999999991	4069
31	2	8	5	6	DICHTER	ZITAT	LIEBE	0	527169999999995	6569
31	2	8	6	1	WOHNUNG	HEIM	FLUR	0	161119999999995	2461
31	2	8	7	14	LÜGE	WAHRHEIT	WAHRHEIT	1	3451.5	5653
31	2	8	8	21	ERMÜDUNG	KREISLAUF	SCHLAF	0	836789999999991	9449
31	2	8	9	20	FLEISCH	RAUBTIER	GEMÜSE	0	356910000000009	4727
31	2	8	10	18	BLASE	BAUCH	BAUCH	1	140560000000009	2182
31	2	8	11	13	BÜSTENHALTER	BUSEN	BUSEN	1	151260000000009	2116
31	2	8	12	29	SÄUGLING	WIEGE	MUTTER	0	393430000000005	4885
31	2	8	13	22	BEGINN	FOLGE	ENDE	0	1661.5	2087
31	2	8	14	3	GABEL	SOSSE	MESSER	0	292019999999995	4367
31	2	8	15	12	ABFALL	SCHMUTZ	MÜLLEIMER	0	198210000000009	4848
31	2	8	16	26	ADMIRAL	WAFFENRUHE	MILITÄR	0	3500	5324
31	2	8	17	30	STRAND	VERGNÜGEN	OZEAN	0	327989999999991	4616
31	2	8	18	7	FENSTER	BEWOHNER	GLAS	0	460239999999991	5309
31	2	8	19	19	LERCHE	FRÖHLICHKEIT	BIRKE	0	240919999999995	4287
31	2	8	20	23	ÄRA	ZEITALTER	ZEITALTER	1	249010000000009	4689
31	2	8	21	25	STIMMUNG	ATMOSPHÄRE		0	-1	-1
31	2	8	22	37	FISCHER	MEER	BOOT	0	289089999999991	3878
31	2	8	23	11	REIZ	REAKTION	REAKTION	1	192789999999991	4210
31	2	8	24	39	RÄUBER	DIEBSTAHL	BANK	0	4843.5	5608
31	2	8	25	38	PFEFFER	BUTTER	SALZ	0	526569999999995	5891
31	2	8	26	17	THEMA	INTERESSE	ARGUMENT	0	15207.2	17157
31	2	8	27	28	SCHATTEN	EXISTENZ	LICHT	0	283419999999995	3814
31	2	8	28	35	LEICHTIGKEIT	SCHWERKRAFT		0	-1	-1
31	2	8	29	27	ERFAHRUNG	UNWISSENHEIT	WEISE	0	10627.2	11309
31	2	8	30	16	PERSON	SCHADEN		0	-1	-1
31	2	8	31	15	PLAKAT	HAMMER	WERBUNG	0	1606.5	3312
31	2	8	32	33	GETRÄNK	SCHAUM	WASSER	0	1673	3506
31	2	8	33	4	TRANSPORT	LAGER	LASTKRAFTWAGEN	0	415269999999995	7040
31	2	8	34	32	MÜNDIGKEIT	ABHÄNGIGKEIT	BÜRGSCHAFT	0	362589999999991	5849
31	2	8	35	5	JUNGFRAU	SCHLEIER	SCHLEIER	1	171189999999991	3835
31	2	8	36	2	GELEGENHEIT	LIEBSCHAFT		0	-1	-1
31	2	8	37	36	LEERE	DUMPFHEIT	STILLE	0	208719999999995	3432
31	2	8	38	40	GESTALTUNG	LANDSCHAFT	KÜNSTLER	0	286210000000009	4477
31	2	8	39	31	VERWALTUNG	GENEHMIGUNG		0	-1	-1
31	2	8	40	8	FAMILIE	MUTTER	MUTTER	1	224939999999991	3656
31	3	9	1	19	VERBRENNUNG	PROZESSION	GRAD	0	447429999999981	5201
31	3	9	2	40	GESCHENK	UNDANK	GEBURTSTAG	0	276260000000009	10510
31	3	9	3	24	GANGSTER	VERBRECHEN	WAFFE	0	326289999999991	4019
31	3	9	4	35	AUFPRALL	FALL	HOCHHAUS	0	447970000000019	6976
31	3	9	5	16	KRANKHEIT	SYMPTOM	ARTZT	0	164870000000019	5696
31	3	9	6	10	VORTRAG	REDNER	PRÄSENTATION	0	2824	5359
31	3	9	7	13	SARG	GRAB	FRIEDHOF	0	491239999999991	7276
31	3	9	8	9	KOCHTOPF	BÜGELEISEN	KOCHEN	0	297329999999981	3993
31	3	9	9	14	VERANSTALTUNG	ÖFFENTLICHKEIT		0	661070000000019	8302
31	3	9	10	1	INSTANZ	GESETZGEBUNG		0	-1	-1
31	3	9	11	27	STRICK	SCHLINGE	SEIL	0	809039999999991	9164
31	3	9	12	28	GEMÜT	HEITERKEIT	GEFÜHL	0	154079999999981	3190
31	3	9	13	2	GEDULD	KONTROLLE	AUSDAUER	0	199389999999991	3466
31	3	9	14	20	KUMMER	TRAURIGKEIT	SORGEN	0	156589999999991	2507
31	3	9	15	26	DUFT	GERUCH	PARFÜM	0	1341.5	2817
31	3	9	16	7	SPRÜHREGEN	FLUSS	DONNER	0	362520000000019	4727
31	3	9	17	21	ORIENTIERUNG	AUSGANG	SYSTEM	0	186079999999981	3741
31	3	9	18	33	ÄHNLICHKEIT	WIEDERHOLUNG	ZWILLING	0	211339999999991	4089
31	3	9	19	4	TÜR	SCHRANK	FENSTER	0	234170000000019	3527
31	3	9	20	11	GESCHOSS	PFEIL	WAFFE	0	327929999999981	4017
31	3	9	21	34	REGEL	KOMBINATION	GESETZ	0	227639999999991	4019
31	3	9	22	38	SEILTÄNZER	SCHWERPUNKT	SCHWERPUNKT	1	175429999999981	7684
31	3	9	23	25	FINDIGKEIT	EINFALL		0	-1	-1
31	3	9	24	39	ABRECHNUNG	BANKIER	KASSE	0	287939999999991	3887
31	3	9	25	5	KAMERAD	OPFER	FREUND	0	180410000000009	2692
31	3	9	26	3	GITTER	BESCHRÄNKUNG	GEFÄNGNISS	0	155479999999981	3844
31	3	9	27	18	WELLE	FLUT	SEE	0	247379999999981	3122
31	3	9	28	15	BÜCHEREI	VERLEIH	REGAL	0	228260000000009	3193
31	3	9	29	12	HALLE	TURNIER	LAGER	0	292039999999991	3685
31	3	9	30	36	VERZIERUNG	PALAST	PALAST	1	389460000000009	5235
31	3	9	31	30	ZUGEHÖRIGKEIT	GENERATION	IDENTITÄT	0	246410000000009	6663
31	3	9	32	31	ANREGUNG	BEISPIEL		0	-1	-1
31	3	9	33	37	STUDIUM	WIRTSCHAFT	KLAUSUR	0	206370000000019	5187
31	3	9	34	6	BÜRGSCHAFT	VOLLMACHT	MÜNDIGKEIT	0	176860000000009	4579
31	3	9	35	23	TOTSCHLAG	BRUTALITÄT	STRAFE	0	208989999999991	5686
31	3	9	36	8	ANHÄNGER	MEISTER		0	-1	-1
31	3	9	37	32	GLETSCHER	POL	EIS	0	141579999999981	1841
31	3	9	38	22	TAKT	HARFE	ORCHESTER	0	320379999999981	5530
31	3	9	39	17	SONATE	KLAVIER	OPER	0	238429999999981	3237
31	3	9	40	29	RHEUMATISMUS	IMMUNITÄT	KRANKHEIT	0	1954	3501
31	4	10	1	16	STRICH	SKIZZE	LINIE	0	150610000000009	2603
31	4	10	2	38	REDAKTEUR	KORRESPONDENZ	FILM	0	223710000000009	3225
31	4	10	3	8	UMARMUNG	INTEGRATION	NÄHE	0	510229999999981	6518
31	4	10	4	2	KAMERADSCHAFT	PARTNER	FREUND	0	139379999999981	2763
31	4	10	5	6	ABSCHLUSS	PROJEKT	ZIEL	0	213089999999991	2904
31	4	10	6	9	VOLK	GEMEINDE	DEMOKRATIE	0	333439999999991	5345
31	4	10	7	24	MAKEL	SELBSTBEWUSSTSEIN	FEHLER	0	150129999999981	2511
31	4	10	8	7	LOYALITÄT	BRUDER	BRÜDERLICHKEIT	0	1358.5	6826
31	4	10	9	5	ANZUG	BÖRSE	BOSS	0	182270000000019	3100
31	4	10	10	3	LINIE	BUS	KREIS	0	129379999999981	2044
31	4	10	11	23	SCHNORCHEL	ATLANTIK	FLOSSE	0	158779999999981	2829
31	4	10	12	20	SPIRALE	FRUCHTBARKEIT	SCHWANGERSCHAFT	0	147389999999991	5974
31	4	10	13	19	DROGE	VERHEIMLICHUNG	APOTHEKE	0	903520000000019	10599
31	4	10	14	21	ELITE	VERMÖGEN		0	308079999999981	15803
31	4	10	15	27	MONSTER	MUT	GESPENST	0	526139999999991	7668
31	4	10	16	36	GESCHLECHT	MANN	EMANZIPATION	0	405039999999991	6889
31	4	10	17	18	FASCHIST	IDEOLOGIE	IDEOLOGIE	1	219770000000019	5529
31	4	10	18	11	DIREKTOR	GESCHÄFT	SCHULE	0	235660000000009	3340
31	4	10	19	15	PATIENT	THERAPIE	DOKTOR	0	202210000000009	3919
31	4	10	20	29	ZUSPITZUNG	PUNKT		0	-1	-1
31	4	10	21	12	ZENTIMETER	METER	METER	1	104639999999991	1703
31	4	10	22	30	PASSION	ORGASMUS	ORGASMUS	1	2582	4174
31	4	10	23	22	LIEGE	VERANDA	STRAND	0	394939999999991	5335
31	4	10	24	17	KÄFER	RUINE	INSEKT	0	128660000000009	2106
31	4	10	25	32	SCHIFFBRUCH	UNGLÜCKSFALL	EISBERG	0	196539999999991	2863
31	4	10	26	35	VERLAUF	ENDUNG		0	-1	-1
31	4	10	27	26	POLITIKER	ZUVERSICHT	LÜGE	0	210189999999991	3212
31	4	10	28	34	VERDROSSENHEIT	RESIGNATION		0	-1	-1
31	4	10	29	37	NEUROSE	PSYCHOLOGIE	GEHIRN	0	208970000000019	3245
31	4	10	30	28	ANKÜNDIGUNG	EXAMEN		0	-1	-1
31	4	10	31	31	SAMT	STOFF	STOFF	1	135310000000009	3108
31	4	10	32	33	OPERATION	KOMA	CHIRURG	0	3437.5	5255
31	4	10	33	39	ERMORDUNG	GESTÄNDNIS		0	484689999999991	6612
31	4	10	34	40	PEITSCHE	MISSHANDLUNG	FOLTER	0	218360000000009	3178
31	4	10	35	25	PARADIES	MENSCH	HIMMEL	0	217110000000009	3392
31	4	10	36	13	GENAUIGKEIT	AUFMERKSAMKEIT		0	-1	-1
31	4	10	37	14	ZUSAMMENHANG	VORZEICHEN		0	-1	-1
31	4	10	38	4	FAHRT	AUTOBAHN		0	-1	-1
31	4	10	39	10	MAGEN	RESTAURANT	BLASE	0	1582	2441
31	4	10	40	1	PROGNOSE	GEWISSHEIT		0	-1	-1
31	5	11	1	35	BEHANDLUNG	MANDEL	BEHINDERUNG	0	434740000000037	8187
31	5	11	2	1	SCHALTER	FLUGHAFEN	TICKET	0	206879999999981	3339
31	5	11	3	6	AMATEUR	HOBBY	PROFI	0	192879999999981	5317
31	5	11	4	22	KARTE	HINDERNIS	DECK	0	309429999999981	4003
31	5	11	5	21	GANS	ENTE	ENTE	1	107240000000037	1685
31	5	11	6	16	TRAKTOR	LENKSTANGE	BAUERNHOF	0	1636.5	3938
31	5	11	7	14	LEISTUNG	PROVISION	STÄRKE	0	370909999999963	5173
31	5	11	8	25	PHILOSOPHIE	SINN	DENKEN	0	162120000000019	2563
31	5	11	9	32	KRAMPF	BEIN	BEIN	1	139340000000037	2972
31	5	11	10	2	UNTAUGLICHKEIT	FAHRER	PRÜFUNG	0	538459999999963	7721
31	5	11	11	28	VERSEUCHUNG	RATTE	RATTE	1	222170000000019	3379
31	5	11	12	23	KATEGORIE	GÜLTIGKEIT	GENRE	0	3571	4339
31	5	11	13	19	BEGNADIGUNG	DROHUNG	TODESSTRAFE	0	334040000000037	8008
31	5	11	14	4	MEDAILLE	WETTBEWERB	PLATZ	0	195840000000037	3055
31	5	11	15	36	WALZER	GALA	TANZ	0	167470000000019	2597
31	5	11	16	9	WAHL	GREMIUM	DEMOKRATIE	0	159440000000037	3538
31	5	11	17	3	COMPUTER	ZEITVERTREIB	INFORMATIK	0	148890000000037	4743
31	5	11	18	7	BODEN	FUND	ERDE	0	153779999999981	2289
31	5	11	19	33	STURZ	REGIERUNG	HOCHHAUS	0	148809999999963	3104
31	5	11	20	38	WEG	WILLE	PFAD	0	3130.5	4058
31	5	11	21	11	SCHEIDUNG	INSTABILITÄT	EHE	0	1592.5	2191
31	5	11	22	17	HANDSCHRIFT	BUCHSTABE	STIFT	0	2899.5	4158
31	5	11	23	12	ATOM	MOLEKÜL	MOLEKÜL	1	110840000000037	3356
31	5	11	24	30	STRATEGIE	NÄHERUNG	PLAN	0	189109999999963	2452
31	5	11	25	5	INSTITUTION	ABTEILUNG	ORGANISATION	0	369520000000019	6319
31	5	11	26	31	KOPPEL	STIER		0	-1	-1
31	5	11	27	10	ZULASSUNG	NACHWEIS		0	-1	-1
31	5	11	28	27	DOLCH	STICH	STICH	1	216970000000019	3524
31	5	11	29	24	AUSSCHAU	GIPFEL		0	-1	-1
31	5	11	30	37	HIRTE	SCHAF	SCHAF	1	136609999999963	2198
31	5	11	31	20	VATERUNSER	RELIGION	GEBET	0	211690000000037	4140
31	5	11	32	34	SYMBOL	WAPPEN	ZEICHEN	0	2061	3197
31	5	11	33	26	HAND	GESTE	FINGER	0	294659999999963	3879
31	5	11	34	15	ATTRAKTION	WELTWUNDER		0	-1	-1
31	5	11	35	13	FEHLTRITT	VERANTWORTUNG		0	-1	-1
31	5	11	36	39	GEWINNUNG	WERBER	GELD	0	353559999999963	4110
31	5	11	37	8	REKORD	ARBEITSLOSIGKEIT	MEDALLIE	0	506240000000037	7120
31	5	11	38	40	WIND	ELEMENT	ORKAN	0	430009999999963	5990
31	5	11	39	18	TREIBSTOFF	KILOMETER	GAS	0	285040000000037	3260
31	5	11	40	29	BUDE	KÜHLSCHRANK	FLUR	0	284009999999963	3363
31	6	12	1	34	BLEI	STAHL	STAHL	1	218020000000019	4167
31	6	12	2	19	BAHNSTEIG	ANPASSUNG	GLEIS	0	227520000000019	3323
31	6	12	3	8	KARTELL	KONSENS	DROGEN	0	164690000000037	2685
31	6	12	4	10	ZAUBERKÜNSTLER	TRICK	ENTHÜLLUNG	0	175520000000019	4075
31	6	12	5	32	KOORDINATION	HANDHABUNG	SPORT	0	3440	4133
31	6	12	6	6	SCHLACHTUNG	SCHWEIN	METZGER	0	329109999999963	5065
31	6	12	7	37	INVESTITION	KONZERN	AKTIEN	0	674979999999981	11913
31	6	12	8	26	EVOLUTION	ERWEITERUNG	BIOLOGIE	0	202059999999963	3691
31	6	12	9	21	LIKÖR	SEKT	SCHNAPS	0	139359999999963	2366
31	6	12	10	29	MOTOR	INDUSTRIALISIERUNG	AUTO	0	135329999999981	2022
31	6	12	11	30	DORF	ISOLATION	STADT	0	198290000000037	3047
31	6	12	12	31	REICH	PROFIT	ARM	0	128220000000019	1895
31	6	12	13	15	VERHAFTUNG	KLINGE	STRAFTAT	0	152859999999963	5934
31	6	12	14	18	PARTY	THEKE	ALKOHOL	0	158109999999963	2902
31	6	12	15	22	PARTEI	ABSTIMMUNG	POLITIK	0	278959999999963	5740
31	6	12	16	28	UNSTERBLICHKEIT	AUFERSTEHUNG		0	-1	-1
31	6	12	17	17	BEGRÜNDER	PRÄSIDENT	ERFINDER	0	168920000000019	2823
31	6	12	18	24	ALARM	ÜBUNG	FEUERWEHR	0	178520000000019	3459
31	6	12	19	11	PROGRAMM	KINO		0	-1	-1
31	6	12	20	1	EMPFINDUNG	GELASSENHEIT	SCHMERZ	0	225120000000019	7458
31	6	12	21	35	NOTLAGE	DILEMMA	POLIZEI	0	263520000000019	7320
31	6	12	22	14	SCHLAFWANDELN	UNWIRKLICHKEIT	TRAUMA	0	167570000000019	2818
31	6	12	23	2	GENIE	MATHEMATIK	MATHEMATIK	1	209170000000019	4319
31	6	12	24	36	EINSPARUNG	RECHNUNG		0	-1	-1
31	6	12	25	4	KLOSTER	EINSCHRÄNKUNG	ORDEN	0	787690000000037	8936
31	6	12	26	13	STAAT	UNTERSTÜTZUNG	NATION	0	179159999999963	3045
31	6	12	27	39	ORDNUNG	ZUCHT	CHAOS	0	444179999999981	5414
31	6	12	28	33	ERÖFFNUNG	GRÜNDUNG		0	-1	-1
31	6	12	29	3	BEIFALL	APPLAUS	VORFÜHRUNG	0	499040000000037	7387
31	6	12	30	12	HÖLLE	MYTHOS	HIMMEL	0	1351.5	2815
31	6	12	31	23	JUGEND	SCHWIMMBAD	DROGEN	0	203659999999963	2993
31	6	12	32	7	HIRN	STUDIE		0	-1	-1
31	6	12	33	38	ABEND	MORGEN	MORGEN	1	1127.5	2124
31	6	12	34	9	ADER	GESTEIN	BLUT	0	153979999999981	3279
31	6	12	35	20	HORN	WARNUNG	ELFENBEIN	0	436520000000019	9079
31	6	12	36	40	KERZE	DOCHT	DOCHT	1	153479999999981	2559
31	6	12	37	27	BEEINFLUSSUNG	VERMARKTUNG		0	-1	-1
31	6	12	38	16	FREUNDIN	ZÄRTLICHKEIT	BEZIEHUNG	0	307709999999963	4569
31	6	12	39	25	BESTATTUNG	SELBSTMORD	GRAB	0	452770000000019	5852
31	6	12	40	5	BINDUNG	BABY		0	-1	-1
31	7	13	1	1	WAHNSINN	ANSTALT	PSYCHATIRE	0	359090000000037	6262
31	7	13	2	36	KLEINIGKEIT	WAAGE	AUFWAND	0	3630	4923
31	7	13	3	28	NACHRICHT	GEBURTSTAG	JOURNALISMUS	0	193329999999981	5477
31	7	13	4	5	AUFTAKT	SPIEL	BEGINN	0	264040000000037	3596
31	7	13	5	35	ZUCKER	SPEISE	SALZ	0	154140000000037	2117
31	7	13	6	19	INSEL	URLAUBER	MEER	0	288140000000037	5040
31	7	13	7	12	TRAINER	STIL		0	-1	-1
31	7	13	8	8	BEWUNDERUNG	SCHÖNHEIT		0	474379999999981	6114
31	7	13	9	21	REVOLUTION	WIDERSTAND	AUFSTAND	0	337690000000037	5129
31	7	13	10	38	SUBMISSION	ERNIEDRIGUNG		0	-1	-1
31	7	13	11	29	KONJUNKTUR	DIAGNOSE	SPRACHE	0	595770000000019	7040
31	7	13	12	40	REGENSCHIRM	BEDARF	GEWITTER	0	394179999999981	6068
31	7	13	13	9	STALL	KUH	PFERD	0	1732	2993
31	7	13	14	37	FLAMME	LEUCHTE	FEUER	0	218929999999981	2986
31	7	13	15	17	WAFFE	KRIEG	PISTOLE	0	225670000000019	3373
31	7	13	16	11	DOKUMENT	BESCHEINIGUNG	PAPIER	0	135129999999981	2095
31	7	13	17	13	ZAHLUNG	QUITTUNG	KREDITKARTE	0	154540000000037	3453
31	7	13	18	15	VERBRÜDERUNG	ENTSCHULDIGUNG	LOYALITÄT	0	324370000000019	5854
31	7	13	19	33	SENDER	NOTIZ	FERNSEHER	0	251970000000019	8476
31	7	13	20	32	KLEIDERSCHRANK	HANDSCHUH	BÜGEL	0	269420000000019	4209
31	7	13	21	16	TRAINING	PULS	SPORT	0	486790000000037	5810
31	7	13	22	27	SUBSTANZ	SEELE	CHEMIE	0	432629999999981	5577
31	7	13	23	34	FRAU	BLUSE	MANN	0	953400000000373	1809
31	7	13	24	2	PARK	VEGETATION	BANK	0	192620000000019	2472
31	7	13	25	26	KUNSTWERK	AUFMACHUNG	GEMÄLDE	0	207009999999963	6909
31	7	13	26	39	FREILASSUNG	AUFENTHALT	HAFT	0	2853	3520
31	7	13	27	23	STREIK	KONFLIKT	GEWERKSCHAFT	0	315020000000019	5715
31	7	13	28	4	SPRECHER	AUFRUF	BUND	0	335279999999981	3972
31	7	13	29	10	MILCH	KÄSE	KUH	0	338829999999981	4109
31	7	13	30	20	ZAHL	PHYSIK	MATHEMATIK	0	132029999999981	3229
31	7	13	31	3	OZEAN	KRABBE	WELLE	0	294829999999981	3472
31	7	13	32	25	GERICHTSHOF	UNWAHRHEIT	RICHTER	0	221390000000037	2946
31	7	13	33	18	BEWERTUNG	KELLNERIN	NOTE	0	518140000000037	5773
31	7	13	34	22	WIEDERHERSTELLUNG	VERSCHLECHTERUNG		0	-1	-1
31	7	13	35	6	BEGEISTERUNG	GEFÜHL	EUPHORIE	0	10461.5	18729
31	7	13	36	30	HASS	GEFECHT	WUT	0	126909999999963	1775
31	7	13	37	14	MUSIK	OPER	AKKORDEON	0	846509999999963	12111
31	7	13	38	31	TEICH	ÜBERSCHWEMMUNG	SEE	0	194370000000019	2637
31	7	13	39	24	ENTSCHLOSSENHEIT	DURCHSETZUNG		0	-1	-1
31	7	13	40	7	KRANZ	NEST	KRONE	0	1416.5	2421
31	8	14	1	35	LIST	NAZI	MISSETAT	0	459009999999963	5960
31	8	14	2	7	VORBEREITUNG	VERÖFFENTLICHUNG		0	-1	-1
31	8	14	3	12	UNHEIL	ALPTRAUM	ZUKUNFT	0	435659999999963	6413
31	8	14	4	3	IDIOT	UNSINN	NAZI	0	180859999999963	2840
31	8	14	5	5	GANG	TOR	MITGLIED	0	246669999999925	4394
31	8	14	6	40	LEBER	ORGAN	VERSAGEN	0	415309999999963	6226
31	8	14	7	27	HINDERUNG	SIEGEL		0	-1	-1
31	8	14	8	10	SCHMUGGEL	IMPORT	DROGEN	0	148869999999925	7226
31	8	14	9	1	GEMEINSCHAFT	ZUSAMMENARBEIT	GESSELSCHAFT	0	3923.5	6547
31	8	14	10	15	LAMM	MITTAGESSEN	UNSCHULD	0	316380000000075	4755
31	8	14	11	18	KONFRONTATION	RACHE	KAMPF	0	542869999999925	7218
31	8	14	12	26	RASSE	NATIONALIST		0	-1	-1
31	8	14	13	33	KNOBLAUCH	VAMPIR	VAMPIR	1	193740000000037	3081
31	8	14	14	22	AUTOR	ERFINDUNG	GEDICHT	0	382869999999925	9258
31	8	14	15	13	URLAUB	AUSFALL	MEER	0	198190000000037	3483
31	8	14	16	16	FREUNDSCHAFT	GEFÄHRTE		0	-1	-1
31	8	14	17	8	EXPERIMENT	UNTERSUCHUNG	PHYSIK	0	305040000000037	4614
31	8	14	18	17	TECHNOLOGIE	GEHIRNWÄSCHE	FORTSCHRITT	0	272059999999963	5543
31	8	14	19	30	DIAKONIE	VERSORGUNG	KIRCHE	0	305009999999963	4021
31	8	14	20	31	TOD	NOTWEHR	SELBSTMORD	0	178909999999963	3689
31	8	14	21	19	MINIMUM	NOTWENDIGKEIT	MAXIMUM	0	139440000000037	2918
31	8	14	22	11	PRÄDIKAT	PRIMA	SPRACHE	0	1563	2674
31	8	14	23	25	FRIEDEN	ALLIANZ		0	-1	-1
31	8	14	24	37	PARLAMENT	KANZLER	EUROPA	0	3873	7778
31	8	14	25	34	NACHBARSCHAFT	HECKE	HECKE	1	192859999999963	3229
31	8	14	26	28	SCHLÄGER	KRIMINALITÄT	BOXER	0	2426.5	3959
31	8	14	27	6	LIMIT	MAXIMUM	GRENZE	0	515490000000037	6485
31	8	14	28	24	VATER	VORBILD	MUTTER	0	940300000000745	2525
31	8	14	29	21	UNABHÄNGIGKEIT	SELBSTBESTIMMUNG	FREIHEIT	0	247940000000037	3937
31	8	14	30	23	FLÜCHTLING	ASYL	ASYL	1	1581	3187
31	8	14	31	4	INFLATION	ENTWERTUNG	WIRTSCHAFT	0	201059999999963	4064
31	8	14	32	29	FAUST	GEWALT	FINGER	0	107995999999996	11555
31	8	14	33	14	WANGE	CHRIST	BIBEL	0	590990000000037	7171
31	8	14	34	32	SCHLUSSFOLGERUNG	KONSEQUENZ		0	-1	-1
31	8	14	35	39	GESELLSCHAFT	EINHEIT	KRITIK	0	281630000000075	9643
31	8	14	36	36	SÄUFER	WIRT	ALKOHOL	0	162169999999925	2705
31	8	14	37	9	INTENSIVSTATION	KRANKENHAUS	DOKTOR	0	810319999999925	10063
31	8	14	38	38	ZELT	ZIRKUS	HIMMEL	0	2427	3583
31	8	14	39	20	ERKLÄRUNG	WISSENSCHAFT		0	-1	-1
31	8	14	40	2	SOLO	MUSIKINSTRUMENT	BEZIEHUNG	0	272109999999963	4088
