## Supplementary material for "Vast amounts of encoded items nullify but do not reverse the effect of sleep on declarative memory": Dataset: PAL_31_2_2.xlsx

### Sheet: Sheet1
VP_Nr	Block	VersioN	counter	pair_code	cue	correct_answer	answer	accuracy	reactiontime1	reactiontime2
31	1	15	1	25	DRECK	VERUNREINIGUNG	STAUB	0	2094.8	3543
31	1	15	2	35	GOTT	VEREHRUNG	BIBEL	0	2440.9	4960
31	1	15	3	8	GELIEBTE	GEHEIMNIS	EHE	0	16857.2	17296
31	1	15	4	30	ERDBALL	WELTKARTE	DREHUNG	0	17432.7	18687
31	1	15	5	4	BRILLE	KRAWATTE	GLAS	0	12406.5	13551
31	1	15	6	38	GEGNER	WAFFENSTILLSTAND	FEIND	0	11734.7	20001
31	1	15	7	23	OPPOSITION	VERWEIGERUNG	PARTEI	0	8108.5	13503
31	1	15	8	33	TAGEBUCH	BIOGRAPHIE	BIOGRAFIE	1	7598.2	11872
31	1	15	9	27	KUNST	ARTIST	GEMÄ	0	16945.8	20002
31	1	15	10	19	ARBEITER	EINKOMMEN	LOHN	0	92	10572
31	1	15	11	39	DESSERT	HONIG	PRALINE	0	669820000000001	7676
31	1	15	12	7	DONNER	BLITZ	NÄSSE	0	451410000000001	8158
31	1	15	13	37	BEFRAGUNG	MEHRHEIT	INTERVIEW	0	224029999999999	3740
31	1	15	14	11	SCHÄTZUNG	SPEKULATION		0	-1	-1
31	1	15	15	22	STROH	WALDBRAND	HEU	0	703410000000001	7527
31	1	15	16	18	ERNÄHRUNG	EIWEIß	ESSEN	0	126579999999999	2174
31	1	15	17	14	REGIME	ZERSCHLAGUNG		0	463929999999999	8707
31	1	15	18	16	SONNE	GRAD	STERN	0	551670000000001	7678
31	1	15	19	15	TRITT	SOHLE	FU?	0	505429999999999	12864
31	1	15	20	12	TECHNIKER	INGENIEUR		0	12750.5	20001
31	1	15	21	1	PYRAMIDE	ARCHITEKTUR	ÄGYPTEN	0	278489999999999	5684
31	1	15	22	29	INTERVENTION	STREIT	STREIT	1	357839999999999	5593
31	1	15	23	36	INFORMATIK	PROGRAMMIERUNG	COMPUTER	0	151470000000001	3189
31	1	15	24	26	POLIZEI	EINSATZ	WACHE	0	186220000000001	2721
31	1	15	25	34	PATRIOTISMUS	EXTREMISMUS	NATIONALISMUS	0	319210000000001	10750
31	1	15	26	5	STÜTZE	BEGLEITER		0	-1	-1
31	1	15	27	3	VORSTAND	LEITER	MITGLIED	0	343670000000001	4557
31	1	15	28	24	AKTEUR	DRAMATIK		0	14791.6	18218
31	1	15	29	13	WANDEL	ZWISCHENZEIT		0	-1	-1
31	1	15	30	6	MANDANT	RECHT	ANWALT	0	741129999999999	13327
31	1	15	31	21	AUSEINANDERSETZUNG	ÜBERLEGUNG	STREIT	0	983679999999999	11972
31	1	15	32	10	ZOO	BÄR	WÄRT	0	19402	20006
31	1	15	33	31	ERMITTLUNG	SCHULD	POLIZEI	0	129	5712
31	1	15	34	9	SUBKULTUR	UNTERGRUND	UNTERGRUND	1	208670000000001	5419
31	1	15	35	40	BEARBEITUNG	HONORAR		0	-1	-1
31	1	15	36	28	BILD	FOTO	KÜNSTLER	0	270120000000001	5913
31	1	15	37	20	REGENBOGEN	FARBE	FARBEN	1	164909999999998	3033
31	1	15	38	2	UNTERSCHRIFT	FORMULAR	DOKUMENT	0	443440000000002	5561
31	1	15	39	32	FORMEL	BERECHNUNG	MATHEMATIK	0	231870000000001	5019
31	1	15	40	17	KOOPERATION	MITHILFE		0	-1	-1
31	2	16	1	23	BOSS	HEMD	HEMD	1	318539999999991	11814
31	2	16	2	1	BEHÖRDE	KÜNDIGUNG	STAAT	0	317989999999991	4639
31	2	16	3	20	ANLAGE	RENDITE	INVESTMENT	0	530489999999991	18970
31	2	16	4	15	VISUM	TOURISMUS	REISEPASS	0	227369999999995	8113
31	2	16	5	10	FLÄCHE	ZENTRUM	PLATZ	0	660880000000005	7887
31	2	16	6	31	EXEKUTION	ERSCHIEßUNG	VOLLSTRECKUNG	0	936169999999995	12307
31	2	16	7	26	PUBLIKUM	ZUSCHAUER	ARTIST	0	939330000000005	11019
31	2	16	8	5	NATION	EINIGKEIT	SPRACHE	0	3307.5	5355
31	2	16	9	14	KOCH	OFEN	ESSEN	0	131430000000005	2409
31	2	16	10	22	DIREKTION	BESCHLUSS	FILM	0	670160000000009	8329
31	2	16	11	32	BAUER	FARM	TIERE	0	585419999999995	10092
31	2	16	12	8	BEFUGNIS	ERMÄCHTIGUNG	ERLAUBNISS	0	840480000000005	10377
31	2	16	13	33	VERGÜTUNG	GELD	LOHN	0	261269999999995	3609
31	2	16	14	37	MÖRDER	SÜNDE	ATTENTAT	0	3011	6484
31	2	16	15	38	PRIESTER	KATHEDRALE	KIRCHE	0	260260000000009	4240
31	2	16	16	3	SEE	WASSER	WASSER	1	1475	4212
31	2	16	17	7	KOMMENTAR	PRESSE	DISKUSSION	0	515980000000005	7828
31	2	16	18	29	GERICHT	VERHANDLUNG	ANWALT	0	786269999999995	9087
31	2	16	19	39	FLIRT	ROMANTIK	DATE	0	1476.5	4380
31	2	16	20	16	BIRKE	LAUB	FICHTE	0	446430000000005	5706
31	2	16	21	34	STUDENT	KLAUSUR	KLAUSUR	1	1664	5262
31	2	16	22	18	ASSISTENT	PROFESSION	BOSS	0	639160000000009	7756
31	2	16	23	25	CHARAKTER	OFFENHEIT	EIGENSCHAFT	0	489010000000009	19212
31	2	16	24	12	KAPITALISMUS	KOMMUNISMUS	SOZIALISMUS	0	486630000000005	8999
31	2	16	25	4	UNRECHT	BENACHTEILIGUNG	GERICHT	0	426110000000009	5782
31	2	16	26	21	RANG	HIERARCHIE	ORDNUNG	0	228080000000005	3686
31	2	16	27	2	GEFAHR	HAI	FEUER	0	10286.2	11011
31	2	16	28	24	MODE	HOSE	HOSE	1	164989999999991	7298
31	2	16	29	19	AFFÄRE	PARTNERSCHAFT		0	-1	-1
31	2	16	30	6	BEVÖLKERUNG	MASSE	DICHTE	0	153969999999995	2418
31	2	16	31	27	ROUTE	HEIMWEG	LINIE	0	173169999999995	3139
31	2	16	32	9	SCHNITT	FILM	SCHERE	0	589269999999995	6985
31	2	16	33	28	BOOT	MATROSE	SEE	0	2114	2893
31	2	16	34	17	JUSTIZ	GLAUBWÜRDIGKEIT	ANWALT	0	178080000000005	4585
31	2	16	35	35	FREUDE	LUST	GEFÜHL	0	7649	9501
31	2	16	36	40	VIRUS	ERREGER	KRANKHEIT	0	303089999999991	5937
31	2	16	37	36	BOMBE	TERRORIST	TERRORISMUS	0	345019999999995	11358
31	2	16	38	30	AUSKUNFT	PROPAGANDA	TELEFON	0	264919999999995	3808
31	2	16	39	11	PHASE	STADIUM	ZEIT	0	154516000000001	16200
31	2	16	40	13	JOURNALIST	PRESSEFREIHEIT	PRESSEFREIHEIT	1	412930000000005	7239
31	3	1	1	20	INFORMATION	INHALT	MEUIGKEIT	0	101572000000002	12651
31	3	1	2	40	PUPPE	KIND	MARIONETTE	0	275939999999991	5189
31	3	1	3	1	PELZ	FUCHS	FUCHS	1	496979999999981	9161
31	3	1	4	11	GEHIRN	BEWUSSTSEIN	NERVENSYSTEM	0	116058999999999	15325
31	3	1	5	39	SCHAMGEFÜHL	KÖRPER	PEIN	0	232020000000019	3135
31	3	1	6	30	BEGRIFF	BEDEUTUNG		0	-1	-1
31	3	1	7	15	BECHER	KAFFEE	GLAS	0	816120000000019	9405
31	3	1	8	27	GRUNDRECHT	VERFASSUNG	DEMOKRATIE	0	2574.5	4587
31	3	1	9	22	LÖSUNG	PROBLEM	AUFGABE	0	239670000000019	4001
31	3	1	10	2	MASCHINE	APPARAT	TECHNICK	0	707660000000009	12981
31	3	1	11	17	STAUB	SAUBERKEIT	SCHMUTZ	0	442279999999981	7953
31	3	1	12	16	VOGEL	KATZE	ADLER	0	548129999999981	6540
31	3	1	13	32	EINGEBUNG	IDEE	IDEE	1	6744.5	7653
31	3	1	14	23	SÄNGER	KÜNSTLER	ARTIST	0	368510000000009	5418
31	3	1	15	26	SKLAVE	KÖNIG	KÖNIG	1	631420000000019	8861
31	3	1	16	19	ERDE	STEIN	DRECK	0	6775	9124
31	3	1	17	5	BERUF	ANERKENNUNG	JOB	0	849689999999991	9095
31	3	1	18	7	ZEITUNG	DRUCK	JOURNALIST	0	1793	4693
31	3	1	19	21	DEMOKRATIE	SYSTEM	SYSTEM	1	8088.5	11729
31	3	1	20	28	URHEBER	KAUSALITÄT	ERFINDER	0	771460000000009	9784
31	3	1	21	13	KUGEL	QUADRAT	ERDE	0	285060000000009	3629
31	3	1	22	36	RÜCKSCHRITT	VERGANGENHEIT		0	-1	-1
31	3	1	23	10	ABSPRACHE	VERTRAG		0	-1	-1
31	3	1	24	3	STILLE	EINSAMKEIT	EINSAMKEIT	1	317710000000009	6034
31	3	1	25	34	EMPFEHLUNG	RAT		0	-1	-1
31	3	1	26	29	MANGEL	VERZICHT	NOTDÜRFTIGKEIT	0	6889	13845
31	3	1	27	24	BEDÜRFNIS	WERBUNG	VERLANGEN	0	529170000000019	6993
31	3	1	28	9	FORM	KREIS	KUGEL	0	214629999999981	11161
31	3	1	29	14	STERN	WEIHNACHTEN	SONNE	0	176920000000019	2523
31	3	1	30	18	TRINKSPRUCH	SPRICHWORT	PARTY	0	4822	9469
31	3	1	31	8	BARGELD	WERT	BANK	0	228529999999981	3316
31	3	1	32	33	RÜSTUNG	ANGRIFF	RITTER	0	533529999999981	6436
31	3	1	33	37	ANEKDOTE	WITZ	WITZ	1	1583.5	3324
31	3	1	34	25	SPASS	FEIER		0	-1	-1
31	3	1	35	12	NUTZEN	KOSTEN		0	-1	-1
31	3	1	36	6	CHAOS	STRUKTUR	SYSTEM	0	190420000000019	3732
31	3	1	37	38	FÄHIGKEIT	VERANLAGUNG	TALENT	0	829470000000019	11031
31	3	1	38	4	STURM	WINDHAUCH	TORNADO	0	335120000000019	11736
31	3	1	39	35	FIGUR	BRETT		0	684770000000019	7939
31	3	1	40	31	NÄSSE	GEWITTER	GEWITTER	1	384610000000009	7900
31	4	2	1	8	BERG	HÜTTE	GEBIRGE	0	531739999999991	7004
31	4	2	2	28	UHR	KIRCHE	ZEIT	0	180529999999981	2732
31	4	2	3	20	BEGRÜSSUNG	FREUNDLICHKEIT	WINKEN	0	118192000000002	12709
31	4	2	4	15	SEEGANG	DAMPFER	WELLE	0	197029999999981	2829
31	4	2	5	10	ILLUSION	WAHRNEHMUNG	MAGIER	0	161220000000019	4550
31	4	2	6	23	BUNGALOW	SIEDLUNG	URLAUB	0	469210000000009	6357
31	4	2	7	14	HAUT	BLUT	BLUT	1	231689999999991	3390
31	4	2	8	11	EHE	VERLOBUNG	ALTAR	0	164870000000019	5161
31	4	2	9	3	VERLUST	ABNAHME	TOD	0	288129999999981	3950
31	4	2	10	22	MACHT	HERRSCHER	REICHTUM	0	4274.5	14656
31	4	2	11	1	BLICK	PERSPEKTIVE	DUFZ	0	391370000000019	4770
31	4	2	12	38	NEFFE	GROSSMUTTER	FAMILIE	0	4704.5	6454
31	4	2	13	36	AUSWERTUNG	ERGEBNIS	ANALYSE	0	272029999999981	4376
31	4	2	14	26	FRAGE	EINWAND	ANTWORT	0	146139999999991	2810
31	4	2	15	17	VERSCHLEIERUNG	KOPFTUCH	JUNGFRAU	0	788020000000019	10116
31	4	2	16	19	GEISEL	GEFANGENER	TERROR	0	306020000000019	4199
31	4	2	17	24	GNADE	BARMHERZIGKEIT	BITTE	0	631229999999981	7453
31	4	2	18	18	SCHMETTERLING	BLÜTE	FLÜGEL	0	129721000000001	14465
31	4	2	19	33	ERLÖSUNG	HIMMELREICH	BIBEL	0	371170000000019	4649
31	4	2	20	7	GRAS	VIEH		0	-1	-1
31	4	2	21	29	TAL	WIESE	BERG	0	509310000000009	6209
31	4	2	22	27	SCHICKSAL	IRONIE	ZUFALL	0	117483999999999	12879
31	4	2	23	6	ZUWACHS	FORTSCHRITT	FAMILIE	0	381910000000009	5169
31	4	2	24	16	KRITERIUM	AUSWAHL	OPTION	0	507629999999981	6810
31	4	2	25	39	FASS	KELLER	WEIN	0	818810000000009	10898
31	4	2	26	31	HÄRTE	KRAFT	STÄRKE	0	168229999999981	3777
31	4	2	27	9	GESPENST	ERSCHEINUNG	SCHLOSS	0	333760000000009	6795
31	4	2	28	12	KOMÖDIE	DRAMA	TRAGÖDIE	0	144529999999981	4593
31	4	2	29	13	TIER	FROSCH	MENSCH	0	203589999999991	3490
31	4	2	30	34	PRÜFUNG	MISSERFOLG	ANGST	0	355170000000019	5747
31	4	2	31	5	FREUND	VERTRAUEN	FEIND	0	233520000000019	3572
31	4	2	32	32	TRAUM	WIRKLICHKEIT	SCHLAFWANDELN	0	182370000000019	7271
31	4	2	33	4	KRITIK	ZWEIFEL	BEWERTUNG	0	948820000000019	11997
31	4	2	34	37	DÄMMERUNG	MORGENGRAUEN	LICHT	0	180860000000009	2599
31	4	2	35	35	ANFORDERUNG	SCHWIERIGKEIT		0	-1	-1
31	4	2	36	21	ANSTAND	SITTE		0	-1	-1
31	4	2	37	25	DISZIPLIN	GEHORSAM	MILITÄR	0	608579999999981	9214
31	4	2	38	40	POSTKUTSCHE	PFERD	PFERD	1	584489999999991	8609
31	4	2	39	2	MALER	PIANIST	ARTIST	0	634860000000009	8055
31	4	2	40	30	SPRACHE	AKUSTIK	WÖRTER	0	778629999999981	9573
31	5	3	1	3	TÄUSCHUNG	ECHTHEIT	ZAUBEREI	0	8244	10693
31	5	3	2	22	ZEIT	URSPRUNG	UHR	0	205120000000019	2749
31	5	3	3	24	RICHTER	GERECHTIGKEIT	ANWALT	0	163340000000037	2898
31	5	3	4	5	INDUSTRIE	BRANCHE	REVOLUTION	0	2307	5250
31	5	3	5	16	GEBÄUDE	HOTEL	STADT	0	999090000000037	11412
31	5	3	6	23	ARMUT	ELEND	REICHTUM	0	223909999999963	4126
31	5	3	7	25	ZWIELICHT	UNTERWELT		0	-1	-1
31	5	3	8	36	JUNGE	MÄDCHEN	MÄDCHEN	1	242590000000037	4389
31	5	3	9	35	PROFIL	QUERSCHNITT	FRONT	0	636479999999981	8739
31	5	3	10	28	SEGEN	SCHÖPFER	PRIESTER	0	806990000000037	11615
31	5	3	11	29	PUDDING	SÜSSIGKEITEN	DESERT	0	312359999999963	5084
31	5	3	12	30	TAT	ABSICHT	MORD	0	2522	3671
31	5	3	13	4	STUHL	SESSEL	SITZ	0	430309999999963	6191
31	5	3	14	19	GESUNDHEIT	IMPFUNG	KRANKHEIT	0	5316.5	6969
31	5	3	15	17	GEIST	FLASCHE	PSYCHE	0	317990000000037	5114
31	5	3	16	10	LEIDENSCHAFT	KUSS	PASSION	0	198390000000037	3262
31	5	3	17	1	GIFT	MORD	ERMORDUNG	0	699659999999963	9346
31	5	3	18	6	BESITZ	ANTEIL	REICHTUM	0	1689	3159
31	5	3	19	12	DAMPF	LOKOMOTIVE	LOKOMOTIVE	1	242659999999963	6957
31	5	3	20	37	WOLLE	KLEIDUNG	SCHAF	0	186309999999963	3620
31	5	3	21	32	CHANCE	BEGEGNUNG	VERSUCH	0	2238.5	3721
31	5	3	22	27	ALKOHOL	OPIUM	PARTY	0	132470000000019	5814
31	5	3	23	8	MEINEID	EHRENHAFTIGKEIT		0	-1	-1
31	5	3	24	9	ANSICHT	MEINUNG		0	-1	-1
31	5	3	25	40	PLAN	GROSSSTADT		0	-1	-1
31	5	3	26	14	FORDERUNG	GEHALT		0	-1	-1
31	5	3	27	21	STOLZ	RUHM	HOCHMUT	0	380709999999963	5423
31	5	3	28	2	VULKAN	EXPLOSION	LAVA	0	142309999999963	2613
31	5	3	29	39	GESCHREI	PANIK	RUF	0	9970.5	10852
31	5	3	30	20	LARVE	RAUPE	MADE	0	174059999999963	2640
31	5	3	31	31	VERGLEICH	GLEICHNIS	SYMBOL	0	132667999999998	14789
31	5	3	32	33	AUTO	PRESTIGE	FAHRZEUG	0	484920000000019	6229
31	5	3	33	38	DEFINITION	KONZEPT	ERKLÄRUNG	0	602920000000019	7949
31	5	3	34	13	HELDENMUT	TAPFERKEIT	WAHNSINN	0	207459999999963	3453
31	5	3	35	26	BEWEIS	TATSACHE	HINWEIS	0	352690000000037	10395
31	5	3	36	7	NORM	MORAL	MORAL	1	144929999999981	2539
31	5	3	37	18	GEDÄCHTNIS	ELEFANT	GEHIRN	0	210159999999963	7599
31	5	3	38	11	APFEL	PFIRSICH	PFIRSICH	1	187640000000037	5114
31	5	3	39	34	ERDGESCHOSS	DACHBODEN	DACHBODEN	1	3807	5495
31	5	3	40	15	PAPIER	BRIEF	STIFT	0	194390000000037	3088
31	6	4	1	12	THEORIE	AUSNAHME	PRAXIS	0	1870.5	3521
31	6	4	2	30	MUSIKER	AKKORDEON	AKORDEON	1	384870000000019	18147
31	6	4	3	36	POLIZIST	WACHE	WACHE	1	1710	3162
31	6	4	4	32	DIENER	HALTUNG	KÖNIG	0	2400	3595
31	6	4	5	26	DICKICHT	WALD	WALD	1	192520000000019	2721
31	6	4	6	33	BEGABUNG	VERERBUNG	TALENT	0	1462	2954
31	6	4	7	9	LAUNE	HUMOR	GEMÜTSLAGE	0	246679999999981	4935
31	6	4	8	6	STIRN	KINN	KINN	1	827129999999981	9608
31	6	4	9	18	BESESSENHEIT	TEUFEL	EIFER	0	915470000000019	10349
31	6	4	10	39	GESCHICHTE	ENTWICKLUNG	ZUKUNFT	0	374070000000019	5316
31	6	4	11	17	KLIPPE	ABGRUND	ABHANG	0	345779999999981	5232
31	6	4	12	37	ANGST	SCHLANGE	FREUDE	0	3244	7281
31	6	4	13	20	ANDEUTUNG	VERDACHT		0	5779	7730
31	6	4	14	1	GRUPPE	VERSAMMLUNG	HIERACHIE	0	620559999999963	10606
31	6	4	15	15	MOOR	SUMPF	SUMPF	1	2399.5	3634
31	6	4	16	19	BETRAG	WECHSEL	SUMME	0	289070000000019	3722
31	6	4	17	3	SALAT	GARTEN		0	-1	-1
31	6	4	18	27	VERRAT	TREUE	BETRUG	0	325820000000019	4790
31	6	4	19	34	SCHLEMMER	LECKERBISSEN	DESERT	0	540190000000037	7389
31	6	4	20	35	FAHNE	EROBERUNG	NATION	0	511620000000019	8542
31	6	4	21	13	NAGEL	METALL	METALL	1	426370000000019	10039
31	6	4	22	25	BETTLER	UNGLÜCK	STRASSE	0	3033.5	6480
31	6	4	23	11	AUFGABE	ERLEDIGUNG	LÖSUNG	0	311209999999963	4298
31	6	4	24	16	ERFORSCHUNG	PATENT		0	275829999999981	8948
31	6	4	25	8	GLÜCK	ZUFALL	PECH	0	2664.5	4141
31	6	4	26	24	LABYRINTH	SUCHE	WEG	0	152107000000002	16185
31	6	4	27	7	HIMMEL	FIRMAMENT	WOLKE	0	346309999999963	5939
31	6	4	28	40	GENUSS	ZIGARRE	DESERT	0	899320000000019	10432
31	6	4	29	38	SAUERSTOFF	LUFT	MOLEKÜL	0	139927999999998	17951
31	6	4	30	29	ANFÜHRER	CHEF	KAPITÄN	0	253490000000037	5877
31	6	4	31	14	ERGÄNZUNG	ZUSATZ		0	-1	-1
31	6	4	32	23	GEDICHT	LIEBE	LIEBE	1	584559999999963	7493
31	6	4	33	5	MÖNCH	NONNE	NONNE	1	162320000000019	3728
31	6	4	34	22	ZIMMER	ECKE	FLUR	0	253090000000037	4261
31	6	4	35	28	GÖTTIN	GEBET		0	-1	-1
31	6	4	36	4	ANGEBOT	MARKT	MARKT	1	617890000000037	16316
31	6	4	37	21	DIAMANT	GOLD	REICH	0	229320000000019	3862
31	6	4	38	10	ZIEL	RICHTUNG	START	0	163570000000019	2898
31	6	4	39	2	SCHÜLER	DOZENT	HAUSAUFGABEN	0	295659999999963	7232
31	6	4	40	31	MERKMAL	DETAIL	CHARAKTER	0	227920000000019	6071
31	7	5	1	31	AUFTRAG	ARBEIT		0	-1	-1
31	7	5	2	40	FLOTTE	DECK	SCHIFF	0	348379999999981	4949
31	7	5	3	20	RIESE	SCHRITT	SCHRITT	1	189079999999981	3841
31	7	5	4	14	ANGABE	ZEUGE		0	-1	-1
31	7	5	5	19	SCHULE	HOLZ	LEHRER	0	203340000000037	3577
31	7	5	6	35	GETREIDE	DINKEL	KORN	0	228079999999981	3162
31	7	5	7	4	MAUER	BRÜSTUNG	GRABEN	0	478659999999963	7615
31	7	5	8	3	BRÜCKE	SAN FRANCISCO	FLUSS	0	301779999999981	4162
31	7	5	9	36	STRASSE	TEER	LICHT	0	152679999999981	3219
31	7	5	10	29	PINSEL	LEINWAND	KÜNSTLER	0	193990000000037	3665
31	7	5	11	1	KRUG	BIER	WEIN	0	131490000000037	2133
31	7	5	12	15	TROPEN	AMAZONAS	PFÜTZE	0	416529999999981	5900
31	7	5	13	5	ORCHESTER	KONZERT	TAKT	0	389879999999981	6408
31	7	5	14	16	REISE	KONTINENT	HOTEL	0	3430.5	4288
31	7	5	15	37	WEBER	KAMM	KNECHT	0	3353.5	4494
31	7	5	16	30	HEER	INFANTERIE	STAAT	0	168720000000019	2739
31	7	5	17	28	STIFT	KAPPE	PAPIER	0	155829999999981	2512
31	7	5	18	17	SCHIFF	DOCK	FLOTTE	0	171309999999963	2713
31	7	5	19	7	AUFSTAND	REBELLION	REVOLUTION	0	360729999999981	11478
31	7	5	20	39	VERLETZUNG	SCHORF	GEFAHR	0	219220000000019	4444
31	7	5	21	11	MÖBEL	LEHNE	WOHNUNG	0	435679999999981	9421
31	7	5	22	18	BAHNHOF	KIOSK	GLEIS	0	289570000000019	3956
31	7	5	23	32	FABRIK	PRODUKTION		0	-1	-1
31	7	5	24	38	FAHRZEUG	KETTE	AUTO	0	142020000000019	2375
31	7	5	25	33	REPTIL	ECHSE	ECHSE	1	158009999999963	2881
31	7	5	26	6	GLAUBE	BIBEL	RELIGION	0	1490	3109
31	7	5	27	9	KAUFHAUS	SCHAUFENSTER	SCHAUFENSTER	1	302870000000019	5959
31	7	5	28	13	GESICHT	MASKE	AUGE	0	128670000000019	2021
31	7	5	29	10	INSTRUMENT	OBOE	OBOE	1	123859999999963	3007
31	7	5	30	2	GELENK	KEULE	KNÖCHEL	0	4304.5	6419
31	7	5	31	24	INFEKTION	SCHMERZEN	KRANKENHAUS	0	447379999999981	8439
31	7	5	32	8	HEFT	NOTE	DOKUMENT	0	186190000000037	10699
31	7	5	33	27	SCHAUSPIEL	BÜHNE	ARTIST	0	135190000000037	4209
31	7	5	34	12	FLOCKEN	SCHNEE	SCHNEE	1	164379999999981	2819
31	7	5	35	26	FAHRRAD	PEDAL	PEDAL	1	837259999999963	14269
31	7	5	36	21	BÜNDNIS	PAKT	PARTEI	0	4525.5	5629
31	7	5	37	23	ZÜGEL	WENDE	PFERD	0	1356	2409
31	7	5	38	34	EREIGNIS	FEST		0	-1	-1
31	7	5	39	22	NATUR	PFLANZE	GEWALT	0	589809999999963	6909
31	7	5	40	25	SPORT	SCHWEISS	FUSSBALL	0	109609000000004	12649
31	8	6	1	17	REVOLVER	KALIBER	WAFFE	0	5192.5	6791
31	8	6	2	15	GEFÄNGNIS	VERGEHEN	STRAFE	0	1633.5	3421
31	8	6	3	25	AQUARELL	GALERIE	KUNST	0	311140000000037	4157
31	8	6	4	31	ORKAN	WIRBEL	STURM	0	156890000000037	6219
31	8	6	5	26	KÜCHE	EIMER	HERD	0	4712	5729
31	8	6	6	34	MUSKEL	SEHNE	KRAMPF	0	270109999999963	4289
31	8	6	7	1	UFER	DAMM	INSEL	0	2371	3108
31	8	6	8	11	SCHACH	TURM	TURM	1	424509999999963	8211
31	8	6	9	37	STRAUSS	TULPEN	EI	0	309709999999963	9451
31	8	6	10	39	LABOR	PIPETTE	EXPERIMENT	0	240040000000037	4806
31	8	6	11	21	ARZT	PRAXIS	KRANKHEIT	0	279969999999925	4219
31	8	6	12	27	MUSEUM	ÄGYPTEN	GESCHICHTE	0	555030000000075	8581
31	8	6	13	9	HERD	FEUER	KÜCHE	0	201280000000075	3988
31	8	6	14	32	SCHMIED	HUFEISEN	EISEN	0	229330000000075	3139
31	8	6	15	8	FLUGZEUG	TOMATENSAFT	FLUGHAFEN	0	589890000000037	11311
31	8	6	16	16	NACHT	SCHEINWERFER	TAG	0	191859999999963	2838
31	8	6	17	12	ZEUS	HADES	HADES	1	118140000000037	2497
31	8	6	18	30	BUCH	SCHRIFTSTELLER	AUTOR	0	195240000000037	3209
31	8	6	19	35	KÜSTE	DÜNE	SAND	0	366569999999925	4529
31	8	6	20	13	VERORDNUNG	BESCHEID	BEFEHL	0	388390000000037	6032
31	8	6	21	18	KAMPF	SIEG	SIEG	1	4142	7022
31	8	6	22	20	RINGE	BAUM	SCHMUCK	0	201080000000075	3443
31	8	6	23	14	HOCHZEIT	ALTAR	ALTAR	1	124069999999925	8699
31	8	6	24	28	BIBLIOTHEK	SIGNATUR	REGAL	0	9541	10373
31	8	6	25	23	NÄHEN	KREUZSTICH	STOFF	0	3767	4800
31	8	6	26	33	LADEN	REKLAME	SCHAUFENSTER	0	2735.5	8554
31	8	6	27	38	FISCH	SCHUPPEN	SCHUPPEN	1	168219999999925	5769
31	8	6	28	40	RADIO	STIMME	FREQUENZ	0	203569999999925	4284
31	8	6	29	6	DYNAMO	LICHT	LICHT	1	162530000000075	3286
31	8	6	30	7	TONNE	REGEN	REGEN	1	3460	4787
31	8	6	31	10	TANNE	RINDE	NADELN	0	402359999999963	6759
31	8	6	32	24	SPIELZEUG	PLASTIK	KIND	0	426480000000075	4759
31	8	6	33	2	WEIN	BLUME	TRAUBE	0	416209999999963	6116
31	8	6	34	4	WINTER	UNFALL	MANTEL	0	372669999999925	4776
31	8	6	35	19	THEATER	REIHE	ARTIST	0	211859999999963	7671
31	8	6	36	36	INSEKT	LIBELLE	KÄFER	0	723419999999925	8726
31	8	6	37	29	GRILLEN	SOMMER	SOMMER	1	218830000000075	2888
31	8	6	38	3	GEBIRGE	EDELWEISS	SCHNEE	0	303140000000037	6807
31	8	6	39	5	EISENBAHN	SCHIENE	GLEIS	0	174509999999963	2551
31	8	6	40	22	ENERGIE	ÖL	GEZEITEN	0	593090000000037	7436
								46
