## Supplementary material for "Vast amounts of encoded items nullify but do not reverse the effect of sleep on declarative memory": Dataset: PAL_31_2_3.xlsx

### Sheet: Sheet1
VP_Nr	Block	VersioN	counter	pair_code	cue	correct_answer	answer	accuracy	reactiontime1	reactiontime2
31	1	15	1	22	STROH	WALDBRAND	HEU	0	5059	5913
31	1	15	2	29	INTERVENTION	STREIT	STREIT	1	2236.3	4438
31	1	15	3	38	GEGNER	WAFFENSTILLSTAND	SPIELER	0	2491	4631
31	1	15	4	16	SONNE	GRAD	MOND	0	3217.5	4288
31	1	15	5	15	TRITT	SOHLE	FUSS	0	3336.9	5632
31	1	15	6	24	AKTEUR	DRAMATIK	ARTIST	0	12045.6	13698
31	1	15	7	25	DRECK	VERUNREINIGUNG	STAUB	0	1837.3	2844
31	1	15	8	4	BRILLE	KRAWATTE	GLAS	0	1395.2	2822
31	1	15	9	11	SCHÄTZUNG	SPEKULATION		0	-1	-1
31	1	15	10	30	ERDBALL	WELTKARTE	KUGEL	0	229389999999999	3089
31	1	15	11	33	TAGEBUCH	BIOGRAPHIE	BIOGRAPHIE	1	4382.3	7051
31	1	15	12	31	ERMITTLUNG	SCHULD	INVESTIGATON	0	2802.7	6279
31	1	15	13	7	DONNER	BLITZ	PFÜTZE	0	262960000000001	5311
31	1	15	14	20	REGENBOGEN	FARBE	FARBEN	1	141789999999999	2471
31	1	15	15	19	ARBEITER	EINKOMMEN	KLASSE	0	251960000000001	3369
31	1	15	16	28	BILD	FOTO		0	2436.7	11415
31	1	15	17	6	MANDANT	RECHT	ANWALT	0	3899.3	5244
31	1	15	18	35	GOTT	VEREHRUNG	RELIGION	0	329739999999999	4692
31	1	15	19	34	PATRIOTISMUS	EXTREMISMUS	NATIONALISMUS	0	1650.5	7900
31	1	15	20	40	BEARBEITUNG	HONORAR	FEHLER	0	231910000000001	3153
31	1	15	21	18	ERNÄHRUNG	EIWEIß	GEMÜSE	0	312589999999999	4202
31	1	15	22	13	WANDEL	ZWISCHENZEIT		0	-1	-1
31	1	15	23	26	POLIZEI	EINSATZ	WACHE	0	378860000000001	9417
31	1	15	24	14	REGIME	ZERSCHLAGUNG	UNTERDRÜCKUNG	0	252189999999999	4909
31	1	15	25	12	TECHNIKER	INGENIEUR		0	-1	-1
31	1	15	26	37	BEFRAGUNG	MEHRHEIT	INTERVIEW	0	11046.3	12639
31	1	15	27	32	FORMEL	BERECHNUNG	MATHEMATIK	0	2227	3709
31	1	15	28	21	AUSEINANDERSETZUNG	ÜBERLEGUNG	STREIT	0	166689999999999	2572
31	1	15	29	1	PYRAMIDE	ARCHITEKTUR	ÄGYPTEN	0	284339999999999	4376
31	1	15	30	9	SUBKULTUR	UNTERGRUND	UNTERGRUND	1	153239999999999	3748
31	1	15	31	17	KOOPERATION	MITHILFE	ZUSAMMENSPIEL	0	250810000000001	4542
31	1	15	32	10	ZOO	BÄR	WÄRTER	0	135389999999999	3302
31	1	15	33	3	VORSTAND	LEITER	MITGLIED	0	207120000000001	4469
31	1	15	34	39	DESSERT	HONIG	SCHLEMMER	0	374879999999999	5630
31	1	15	35	36	INFORMATIK	PROGRAMMIERUNG	COMPUTER	0	222189999999999	5038
31	1	15	36	2	UNTERSCHRIFT	FORMULAR	SIGNATUR	0	572210000000001	7260
31	1	15	37	8	GELIEBTE	GEHEIMNIS		0	-1	-1
31	1	15	38	5	STÜTZE	BEGLEITER		0	-1	-1
31	1	15	39	27	KUNST	ARTIST	ARTIST	1	279760000000001	4230
31	1	15	40	23	OPPOSITION	VERWEIGERUNG	PARTEI	0	153689999999999	2705
31	2	16	1	38	PRIESTER	KATHEDRALE	HOSTIE	0	315119999999995	6124
31	2	16	2	16	BIRKE	LAUB	ERLE	0	253939999999991	3289
31	2	16	3	25	CHARAKTER	OFFENHEIT	EIGENSCHAFT	0	255560000000009	3969
31	2	16	4	29	GERICHT	VERHANDLUNG	HOF	0	1569.5	2086
31	2	16	5	21	RANG	HIERARCHIE	ORDNUNG	0	1436	4213
31	2	16	6	26	PUBLIKUM	ZUSCHAUER	BEIFALL	0	179580000000005	2848
31	2	16	7	17	JUSTIZ	GLAUBWÜRDIGKEIT	BEAMTER	0	1969	3719
31	2	16	8	34	STUDENT	KLAUSUR	KLASUR	1	163619999999995	2979
31	2	16	9	4	UNRECHT	BENACHTEILIGUNG	MORAL	0	290680000000005	3483
31	2	16	10	14	KOCH	OFEN	TOPF	0	270630000000005	3909
31	2	16	11	23	BOSS	HEMD	HEMD	1	179680000000005	2535
31	2	16	12	18	ASSISTENT	PROFESSION	BÜRO	0	926180000000005	10505
31	2	16	13	5	NATION	EINIGKEIT	REISEPASS	0	622710000000009	7704
31	2	16	14	31	EXEKUTION	ERSCHIEßUNG	GEWALT	0	4121.5	5189
31	2	16	15	6	BEVÖLKERUNG	MASSE	DICHTE	0	273980000000005	3449
31	2	16	16	12	KAPITALISMUS	KOMMUNISMUS	MARXISMUS	0	271239999999991	4599
31	2	16	17	37	MÖRDER	SÜNDE	GEFÄGNISS	0	570110000000009	14573
31	2	16	18	28	BOOT	MATROSE	FSICHER	0	2986.5	6951
31	2	16	19	22	DIREKTION	BESCHLUSS	ZIRKUS	0	444539999999991	5643
31	2	16	20	3	SEE	WASSER	WELLE	0	480660000000009	6294
31	2	16	21	27	ROUTE	HEIMWEG	WEG	0	216180000000005	2662
31	2	16	22	19	AFFÄRE	PARTNERSCHAFT	SEX	0	3232	3964
31	2	16	23	39	FLIRT	ROMANTIK	BEZIEHUNG	0	473660000000009	6267
31	2	16	24	40	VIRUS	ERREGER	INFEKTOIN	0	175669999999995	3442
31	2	16	25	8	BEFUGNIS	ERMÄCHTIGUNG	BÜRGSCHAFT	0	1846.5	3861
31	2	16	26	32	BAUER	FARM	HOF	0	175410000000009	2231
31	2	16	27	11	PHASE	STADIUM		0	-1	-1
31	2	16	28	35	FREUDE	LUST		0	-1	-1
31	2	16	29	33	VERGÜTUNG	GELD	LOHN	0	298930000000005	3709
31	2	16	30	1	BEHÖRDE	KÜNDIGUNG	BEAMTER	0	234310000000009	3905
31	2	16	31	36	BOMBE	TERRORIST	TERROR	0	203619999999995	3152
31	2	16	32	20	ANLAGE	RENDITE		0	-1	-1
31	2	16	33	30	AUSKUNFT	PROPAGANDA	TELEFON	0	162110000000009	4124
31	2	16	34	24	MODE	HOSE	HOSE	1	1395	1915
31	2	16	35	2	GEFAHR	HAI	FEUER	0	213010000000009	2895
31	2	16	36	15	VISUM	TOURISMUS	REISEPASS	0	1366	5245
31	2	16	37	7	KOMMENTAR	PRESSE		0	-1	-1
31	2	16	38	10	FLÄCHE	ZENTRUM	HEKTAR	0	158039999999991	2615
31	2	16	39	9	SCHNITT	FILM	SCHERE	0	196880000000005	3527
31	2	16	40	13	JOURNALIST	PRESSEFREIHEIT	MEINUNGSFREIHEIT	0	191560000000009	9721
31	3	1	1	10	ABSPRACHE	VERTRAG		0	-1	-1
31	3	1	2	40	PUPPE	KIND	SPIELZEUG	0	136579999999981	4085
31	3	1	3	17	STAUB	SAUBERKEIT	DRECK	0	302389999999991	4323
31	3	1	4	35	FIGUR	BRETT	MODEL	0	5784	6816
31	3	1	5	5	BERUF	ANERKENNUNG		0	-1	-1
31	3	1	6	16	VOGEL	KATZE	ADLER	0	181679999999981	2611
31	3	1	7	18	TRINKSPRUCH	SPRICHWORT	ALKOHOL	0	311220000000019	11589
31	3	1	8	25	SPASS	FEIER	FREUDE	0	204110000000009	4902
31	3	1	9	24	BEDÜRFNIS	WERBUNG	VERLANGEN	0	172770000000019	4670
31	3	1	10	13	KUGEL	QUADRAT	ERDE	0	124639999999991	1912
31	3	1	11	3	STILLE	EINSAMKEIT	EINSAMKEIT	1	530360000000009	7835
31	3	1	12	9	FORM	KREIS	LINIE	0	213110000000009	5776
31	3	1	13	14	STERN	WEIHNACHTEN	SONNE	0	163039999999991	2412
31	3	1	14	27	GRUNDRECHT	VERFASSUNG	DEMOKRATIE	0	150079999999981	4266
31	3	1	15	28	URHEBER	KAUSALITÄT	RECHT	0	1550	2492
31	3	1	16	30	BEGRIFF	BEDEUTUNG		0	-1	-1
31	3	1	17	39	SCHAMGEFÜHL	KÖRPER	PEIN	0	160329999999981	2550
31	3	1	18	23	SÄNGER	KÜNSTLER	ARTIST	0	198139999999991	3248
31	3	1	19	21	DEMOKRATIE	SYSTEM	REPUBLIK	0	466039999999991	7476
31	3	1	20	1	PELZ	FUCHS	MANTEL	0	152770000000019	2495
31	3	1	21	12	NUTZEN	KOSTEN		0	-1	-1
31	3	1	22	2	MASCHINE	APPARAT	FORTSCHRITT	0	2771.5	5734
31	3	1	23	15	BECHER	KAFFEE	TRINKEN	0	339520000000019	5652
31	3	1	24	34	EMPFEHLUNG	RAT		0	-1	-1
31	3	1	25	36	RÜCKSCHRITT	VERGANGENHEIT		0	-1	-1
31	3	1	26	26	SKLAVE	KÖNIG	KÖNIG	1	132160000000009	2809
31	3	1	27	33	RÜSTUNG	ANGRIFF	RITTER	0	183220000000019	3015
31	3	1	28	22	LÖSUNG	PROBLEM	AUFGABE	0	113820000000019	2703
31	3	1	29	31	NÄSSE	GEWITTER	PFÜTZE	0	2167.5	3949
31	3	1	30	20	INFORMATION	INHALT	ERGEBNISS	0	6573	8808
31	3	1	31	29	MANGEL	VERZICHT		0	-1	-1
31	3	1	32	11	GEHIRN	BEWUSSTSEIN	QUELLE	0	256120000000019	5274
31	3	1	33	32	EINGEBUNG	IDEE	BERUFUNG	0	254389999999991	3934
31	3	1	34	37	ANEKDOTE	WITZ	WITZ	1	145729999999981	2279
31	3	1	35	6	CHAOS	STRUKTUR	SYSTEM	0	212329999999981	3909
31	3	1	36	19	ERDE	STEIN	KUGEL	0	308120000000019	3737
31	3	1	37	7	ZEITUNG	DRUCK	JOURNALISMUS	0	142110000000009	4039
31	3	1	38	4	STURM	WINDHAUCH	ORKAN	0	270689999999991	3751
31	3	1	39	8	BARGELD	WERT	KREDIT	0	269270000000019	3646
31	3	1	40	38	FÄHIGKEIT	VERANLAGUNG		0	-1	-1
31	4	2	1	24	GNADE	BARMHERZIGKEIT	VOLLZUG	0	393720000000019	5224
31	4	2	2	5	FREUND	VERTRAUEN	FEIND	0	294560000000009	3960
31	4	2	3	38	NEFFE	GROSSMUTTER	COUSIN	0	142429999999981	2713
31	4	2	4	39	FASS	KELLER	WEIN	0	132589999999991	1915
31	4	2	5	37	DÄMMERUNG	MORGENGRAUEN	LICHT	0	250470000000019	3348
31	4	2	6	27	SCHICKSAL	IRONIE	ZUKUNFT	0	255839999999991	4510
31	4	2	7	8	BERG	HÜTTE	TAL	0	2888.5	3446
31	4	2	8	2	MALER	PIANIST	GEMÄLDE	0	195570000000019	3462
31	4	2	9	4	KRITIK	ZWEIFEL		0	-1	-1
31	4	2	10	13	TIER	FROSCH	FUHCS	0	350710000000009	4085
31	4	2	11	36	AUSWERTUNG	ERGEBNIS		0	-1	-1
31	4	2	12	25	DISZIPLIN	GEHORSAM	MILITÄR	0	179410000000009	3580
31	4	2	13	15	SEEGANG	DAMPFER	WELLE	0	195489999999991	2668
31	4	2	14	40	POSTKUTSCHE	PFERD	PFERD	1	1687.5	5286
31	4	2	15	14	HAUT	BLUT	BLUT	1	1472.5	2291
31	4	2	16	30	SPRACHE	AKUSTIK	WORT	0	412070000000019	5220
31	4	2	17	3	VERLUST	ABNAHME		0	-1	-1
31	4	2	18	19	GEISEL	GEFANGENER	BANKÜBERFALL	0	801589999999991	11510
31	4	2	19	35	ANFORDERUNG	SCHWIERIGKEIT		0	-1	-1
31	4	2	20	7	GRAS	VIEH	MÄHER	0	212960000000009	6902
31	4	2	21	26	FRAGE	EINWAND	ANTWORT	0	1523	2990
31	4	2	22	11	EHE	VERLOBUNG	ALTAR	0	158060000000009	2774
31	4	2	23	16	KRITERIUM	AUSWAHL		0	-1	-1
31	4	2	24	22	MACHT	HERRSCHER	MISSBRAUCH	0	3040.5	4799
31	4	2	25	12	KOMÖDIE	DRAMA	DRAMA	1	187039999999991	3590
31	4	2	26	28	UHR	KIRCHE	ZEIGER	0	220839999999991	3700
31	4	2	27	33	ERLÖSUNG	HIMMELREICH	BIBEL	0	218020000000019	3373
31	4	2	28	21	ANSTAND	SITTE		0	-1	-1
31	4	2	29	9	GESPENST	ERSCHEINUNG	SCHLOSS	0	159310000000009	2632
31	4	2	30	6	ZUWACHS	FORTSCHRITT	FAMILIE	0	188839999999991	2847
31	4	2	31	1	BLICK	PERSPEKTIVE		0	-1	-1
31	4	2	32	23	BUNGALOW	SIEDLUNG	STRAND	0	199470000000019	2978
31	4	2	33	32	TRAUM	WIRKLICHKEIT	SCHLAFWANDELN	0	1895	5646
31	4	2	34	20	BEGRÜSSUNG	FREUNDLICHKEIT	HAND	0	245120000000019	2947
31	4	2	35	31	HÄRTE	KRAFT		0	-1	-1
31	4	2	36	17	VERSCHLEIERUNG	KOPFTUCH	JUNGFRAU	0	174839999999991	3057
31	4	2	37	29	TAL	WIESE	BERG	0	1353	1928
31	4	2	38	18	SCHMETTERLING	BLÜTE	FÜHLER	0	319989999999991	4092
31	4	2	39	10	ILLUSION	WAHRNEHMUNG	MAGIER	0	1551.5	2346
31	4	2	40	34	PRÜFUNG	MISSERFOLG	ANGST	0	243560000000009	3753
31	5	3	1	30	TAT	ABSICHT	MORD	0	354629999999981	4848
31	5	3	2	23	ARMUT	ELEND	REICHTUM	0	1451	2750
31	5	3	3	33	AUTO	PRESTIGE	LASTKRAFTWAGEN	0	178279999999981	4678
31	5	3	4	13	HELDENMUT	TAPFERKEIT	MERTYRER	0	5204.5	8669
31	5	3	5	4	STUHL	SESSEL	SOFA	0	169570000000019	2449
31	5	3	6	1	GIFT	MORD	TRINKEN	0	390420000000019	4851
31	5	3	7	20	LARVE	RAUPE	MADE	0	120370000000019	1618
31	5	3	8	17	GEIST	FLASCHE		0	-1	-1
31	5	3	9	5	INDUSTRIE	BRANCHE	FORTSCHRITT	0	747029999999981	10987
31	5	3	10	8	MEINEID	EHRENHAFTIGKEIT		0	-1	-1
31	5	3	11	36	JUNGE	MÄDCHEN	MÄDCHEN	1	104729999999981	2515
31	5	3	12	22	ZEIT	URSPRUNG	UHR	0	2594.5	3020
31	5	3	13	27	ALKOHOL	OPIUM	PARTY	0	124809999999963	1902
31	5	3	14	15	PAPIER	BRIEF	STIFT	0	124790000000037	2027
31	5	3	15	39	GESCHREI	PANIK	BABY	0	272140000000037	3163
31	5	3	16	2	VULKAN	EXPLOSION	LAVA	0	135359999999963	1939
31	5	3	17	28	SEGEN	SCHÖPFER	PRIESTER	0	154279999999981	3061
31	5	3	18	10	LEIDENSCHAFT	KUSS	PASSION	0	1797.5	2609
31	5	3	19	25	ZWIELICHT	UNTERWELT		0	-1	-1
31	5	3	20	34	ERDGESCHOSS	DACHBODEN	DACHBODEN	1	2781.5	12157
31	5	3	21	35	PROFIL	QUERSCHNITT		0	-1	-1
31	5	3	22	31	VERGLEICH	GLEICHNIS	METAPHER	0	2262.5	3719
31	5	3	23	29	PUDDING	SÜSSIGKEITEN	DESERT	0	1351	2334
31	5	3	24	37	WOLLE	KLEIDUNG	SCHAF	0	152590000000037	2130
31	5	3	25	40	PLAN	GROSSSTADT	ZIEL	0	265290000000037	3803
31	5	3	26	32	CHANCE	BEGEGNUNG	MÖGLICHKEIT	0	188790000000037	4020
31	5	3	27	24	RICHTER	GERECHTIGKEIT	HENKER	0	171640000000037	2798
31	5	3	28	19	GESUNDHEIT	IMPFUNG	ARZT	0	221470000000019	4039
31	5	3	29	6	BESITZ	ANTEIL		0	-1	-1
31	5	3	30	21	STOLZ	RUHM		0	-1	-1
31	5	3	31	26	BEWEIS	TATSACHE	INDIZ	0	399090000000037	5089
31	5	3	32	12	DAMPF	LOKOMOTIVE	LOKOMOTIVE	1	259940000000037	5479
31	5	3	33	16	GEBÄUDE	HOTEL	HAUS	0	321320000000019	3853
31	5	3	34	9	ANSICHT	MEINUNG		0	-1	-1
31	5	3	35	7	NORM	MORAL	MORAL	1	113629999999981	2274
31	5	3	36	18	GEDÄCHTNIS	ELEFANT	HIRN	0	1555.5	2008
31	5	3	37	38	DEFINITION	KONZEPT		0	-1	-1
31	5	3	38	3	TÄUSCHUNG	ECHTHEIT		0	-1	-1
31	5	3	39	14	FORDERUNG	GEHALT		0	-1	-1
31	5	3	40	11	APFEL	PFIRSICH	PFIRSICH	1	136279999999981	4249
31	6	4	1	36	POLIZIST	WACHE	WACHE	1	201029999999981	2990
31	6	4	2	24	LABYRINTH	SUCHE	WEG	0	3469.5	7431
31	6	4	3	10	ZIEL	RICHTUNG	START	0	238609999999963	3392
31	6	4	4	30	MUSIKER	AKKORDEON	OBOE	0	255940000000037	5026
31	6	4	5	26	DICKICHT	WALD	WALD	1	557479999999981	6190
31	6	4	6	32	DIENER	HALTUNG	KÖNIG	0	2867	6031
31	6	4	7	39	GESCHICHTE	ENTWICKLUNG		0	-1	-1
31	6	4	8	31	MERKMAL	DETAIL	MUTTERMAL	0	196520000000019	4253
31	6	4	9	38	SAUERSTOFF	LUFT	ZUSAMMENSETZUNG	0	3099.5	6096
31	6	4	10	19	BETRAG	WECHSEL	GELD	0	157959999999963	2061
31	6	4	11	37	ANGST	SCHLANGE	FREUDE	0	230279999999981	3271
31	6	4	12	35	FAHNE	EROBERUNG	NATIONALITÄT	0	2973.5	6835
31	6	4	13	17	KLIPPE	ABGRUND	STURZ	0	156079999999981	3819
31	6	4	14	2	SCHÜLER	DOZENT	NOTE	0	149940000000037	2340
31	6	4	15	33	BEGABUNG	VERERBUNG	TALENT	0	476670000000019	5615
31	6	4	16	4	ANGEBOT	MARKT	NACHFRAGE	0	477979999999981	6983
31	6	4	17	28	GÖTTIN	GEBET	MEDUSA	0	715270000000019	8489
31	6	4	18	23	GEDICHT	LIEBE	LYRIK	0	192070000000019	2983
31	6	4	19	11	AUFGABE	ERLEDIGUNG		0	-1	-1
31	6	4	20	9	LAUNE	HUMOR		0	-1	-1
31	6	4	21	27	VERRAT	TREUE	JUDAS	0	1742	2468
31	6	4	22	18	BESESSENHEIT	TEUFEL	NAIVITÄT	0	530009999999963	7330
31	6	4	23	5	MÖNCH	NONNE	NONNE	1	147240000000037	2359
31	6	4	24	13	NAGEL	METALL	METALL	1	186970000000019	3788
31	6	4	25	8	GLÜCK	ZUFALL	PECH	0	188879999999981	2395
31	6	4	26	20	ANDEUTUNG	VERDACHT		0	-1	-1
31	6	4	27	6	STIRN	KINN	KINN	1	221970000000019	3389
31	6	4	28	22	ZIMMER	ECKE	FLUR	0	126490000000037	1973
31	6	4	29	25	BETTLER	UNGLÜCK		0	-1	-1
31	6	4	30	21	DIAMANT	GOLD	ROH	0	3294.5	3919
31	6	4	31	34	SCHLEMMER	LECKERBISSEN	DESERT	0	3107	4188
31	6	4	32	16	ERFORSCHUNG	PATENT		0	-1	-1
31	6	4	33	12	THEORIE	AUSNAHME	PRAXIS	0	176290000000037	9834
31	6	4	34	1	GRUPPE	VERSAMMLUNG	MENSCHEN	0	245120000000019	3345
31	6	4	35	15	MOOR	SUMPF	SUMPF	1	153959999999963	4471
31	6	4	36	40	GENUSS	ZIGARRE		0	-1	-1
31	6	4	37	3	SALAT	GARTEN	GEMÜSE	0	219320000000019	6623
31	6	4	38	7	HIMMEL	FIRMAMENT	HÖLLE	0	285079999999981	4085
31	6	4	39	29	ANFÜHRER	CHEF		0	-1	-1
31	6	4	40	14	ERGÄNZUNG	ZUSATZ		0	-1	-1
31	7	5	1	35	GETREIDE	DINKEL	MEHL	0	439690000000037	6428
31	7	5	2	32	FABRIK	PRODUKTION	INDUSTIRE	0	245979999999981	4600
31	7	5	3	28	STIFT	KAPPE	PAPIER	0	207870000000019	2749
31	7	5	4	7	AUFSTAND	REBELLION	REVOLUTION	0	190440000000037	3958
31	7	5	5	21	BÜNDNIS	PAKT	POLITIK	0	9266	12436
31	7	5	6	39	VERLETZUNG	SCHORF	ARTZT	0	140659999999963	2881
31	7	5	7	22	NATUR	PFLANZE	BAUM	0	192479999999981	2692
31	7	5	8	12	FLOCKEN	SCHNEE	SCHNEE	1	231629999999981	4009
31	7	5	9	33	REPTIL	ECHSE	ECHSE	1	132429999999981	2840
31	7	5	10	13	GESICHT	MASKE	NASE	0	187690000000037	2438
31	7	5	11	26	FAHRRAD	PEDAL	PEDAL	1	201979999999981	3296
31	7	5	12	4	MAUER	BRÜSTUNG	LEIM	0	118657000000002	12425
31	7	5	13	36	STRASSE	TEER	LATERNE	0	408279999999981	5231
31	7	5	14	40	FLOTTE	DECK	SCHIFF	0	158640000000037	2349
31	7	5	15	31	AUFTRAG	ARBEIT		0	-1	-1
31	7	5	16	1	KRUG	BIER	WEIN	0	166109999999963	2557
31	7	5	17	2	GELENK	KEULE	KNÖCHEL	0	172640000000037	4114
31	7	5	18	38	FAHRZEUG	KETTE	LASTKRAFTWAGEN	0	224940000000037	4729
31	7	5	19	30	HEER	INFANTERIE	OBERHAUPT	0	216659999999963	6943
31	7	5	20	37	WEBER	KAMM	KNECHT	0	135570000000019	2376
31	7	5	21	14	ANGABE	ZEUGE		0	-1	-1
31	7	5	22	19	SCHULE	HOLZ	NOTE	0	441209999999963	5151
31	7	5	23	10	INSTRUMENT	OBOE	OBOE	1	487540000000037	7624
31	7	5	24	27	SCHAUSPIEL	BÜHNE	ARTIST	0	184820000000019	2965
31	7	5	25	25	SPORT	SCHWEISS	FUSSBALL	0	3068	4498
31	7	5	26	8	HEFT	NOTE	PAPIER	0	589540000000037	6729
31	7	5	27	15	TROPEN	AMAZONAS	DSCHUNGEL	0	634370000000019	8169
31	7	5	28	23	ZÜGEL	WENDE	LEINE	0	191059999999963	4048
31	7	5	29	29	PINSEL	LEINWAND	KUNST	0	253379999999981	3082
31	7	5	30	9	KAUFHAUS	SCHAUFENSTER	SCHAUFENSTER	1	138229999999981	4202
31	7	5	31	24	INFEKTION	SCHMERZEN	DOKTOR	0	377570000000019	8625
31	7	5	32	20	RIESE	SCHRITT	SCHRITT	1	1567.5	2839
31	7	5	33	17	SCHIFF	DOCK	EISBERG	0	217090000000037	4289
31	7	5	34	18	BAHNHOF	KIOSK	GLEIS	0	127279999999981	1869
31	7	5	35	6	GLAUBE	BIBEL	RELIGION	0	132170000000019	2631
31	7	5	36	5	ORCHESTER	KONZERT	TAKT	0	210820000000019	3107
31	7	5	37	16	REISE	KONTINENT	FLUGZEUG	0	332090000000037	5259
31	7	5	38	34	EREIGNIS	FEST		0	-1	-1
31	7	5	39	11	MÖBEL	LEHNE	STUHL	0	135979999999981	3024
31	7	5	40	3	BRÜCKE	SAN FRANCISCO	FLUSS	0	336159999999963	4094
31	8	6	1	34	MUSKEL	SEHNE	FASER	0	1824	2869
31	8	6	2	5	EISENBAHN	SCHIENE	GLEIS	0	172980000000075	3204
31	8	6	3	39	LABOR	PIPETTE	CHEMIE	0	1850	2878
31	8	6	4	11	SCHACH	TURM	TURM	1	199169999999925	2900
31	8	6	5	15	GEFÄNGNIS	VERGEHEN	GITTER	0	162259999999963	2508
31	8	6	6	16	NACHT	SCHEINWERFER	MORGEN	0	201390000000037	2981
31	8	6	7	19	THEATER	REIHE	BÜHNE	0	191580000000075	3070
31	8	6	8	26	KÜCHE	EIMER	MESSER	0	1711	2616
31	8	6	9	30	BUCH	SCHRIFTSTELLER	AUTOR	0	215759999999963	2977
31	8	6	10	17	REVOLVER	KALIBER	ABZUG	0	226209999999963	3651
31	8	6	11	25	AQUARELL	GALERIE	GEMÄLDE	0	2004.5	3564
31	8	6	12	6	DYNAMO	LICHT	LICHT	1	1972.5	2829
31	8	6	13	10	TANNE	RINDE	ZAPFEN	0	2801.5	4545
31	8	6	14	40	RADIO	STIMME	FREQUENZ	0	203740000000037	4378
31	8	6	15	35	KÜSTE	DÜNE	KLIPPE	0	203680000000075	3098
31	8	6	16	23	NÄHEN	KREUZSTICH	STRICKEN	0	171519999999925	3292
31	8	6	17	12	ZEUS	HADES	HADES	1	120819999999925	2172
31	8	6	18	8	FLUGZEUG	TOMATENSAFT	FLUGHAFEN	0	148890000000037	3363
31	8	6	19	31	ORKAN	WIRBEL	WIND	0	118040000000037	1731
31	8	6	20	21	ARZT	PRAXIS	KRRANKENHAUS	0	162030000000075	3129
31	8	6	21	2	WEIN	BLUME	SEKT	0	190180000000075	2396
31	8	6	22	13	VERORDNUNG	BESCHEID		0	-1	-1
31	8	6	23	33	LADEN	REKLAME	SCHAUFENSTER	0	1620.5	3291
31	8	6	24	22	ENERGIE	ÖL	WIND	0	209080000000075	2438
31	8	6	25	24	SPIELZEUG	PLASTIK	PUPPE	0	175609999999963	4448
31	8	6	26	20	RINGE	BAUM	SCHMUCK	0	4086	5861
31	8	6	27	3	GEBIRGE	EDELWEISS	TAL	0	3390	3827
31	8	6	28	18	KAMPF	SIEG	STIER	0	332240000000037	3861
31	8	6	29	14	HOCHZEIT	ALTAR	ALTAR	1	164669999999925	2763
31	8	6	30	7	TONNE	REGEN	REGEN	1	128490000000037	2089
31	8	6	31	36	INSEKT	LIBELLE	MÜCKE	0	136890000000037	2909
31	8	6	32	1	UFER	DAMM	KÜSTE	0	268080000000075	4009
31	8	6	33	38	FISCH	SCHUPPEN	SCHUPPEN	1	7801.5	9570
31	8	6	34	29	GRILLEN	SOMMER	SOMMER	1	218419999999925	3057
31	8	6	35	9	HERD	FEUER	PLATTE	0	206819999999925	2971
31	8	6	36	28	BIBLIOTHEK	SIGNATUR	REGAL	0	117976999999993	12723
31	8	6	37	4	WINTER	UNFALL	SOMMER	0	1112.5	1691
31	8	6	38	32	SCHMIED	HUFEISEN	EISEN	0	163759999999963	2754
31	8	6	39	37	STRAUSS	TULPEN	TULPE	1	2226	7227
31	8	6	40	27	MUSEUM	ÄGYPTEN	GESCHICHTE	0	463519999999925	5814
