## Supplementary material for "Vast amounts of encoded items nullify but do not reverse the effect of sleep on declarative memory": Dataset: PAL_32_1_2.xlsx

### Sheet: Sheet1
VP_Nr	Block	VersioN	counter	pair_code	cue	correct_answer	answer	accuracy	reactiontime1	reactiontime2
32	1	6	1	31	ORKAN	WIRBEL	WIND	0	3381.6	6101
32	1	6	2	25	AQUARELL	GALERIE		0	-1	-1
32	1	6	3	39	LABOR	PIPETTE	VERSUCH	0	4095.4	5303
32	1	6	4	17	REVOLVER	KALIBER	KALIBER	1	1799.6	3103
32	1	6	5	26	KÜCHE	EIMER	EIMER	1	1367.5	2177
32	1	6	6	21	ARZT	PRAXIS	PRAXIS	1	717139999999999	18139
32	1	6	7	6	DYNAMO	LICHT	LICHT	1	480160000000001	5649
32	1	6	8	1	UFER	DAMM	FLUSS	0	395960000000001	4759
32	1	6	9	10	TANNE	RINDE	RINDE	1	4455.5	6087
32	1	6	10	38	FISCH	SCHUPPEN		0	-1	-1
32	1	6	11	27	MUSEUM	ÄGYPTEN	KUNST	0	546339999999999	6527
32	1	6	12	18	KAMPF	SIEG		0	-1	-1
32	1	6	13	30	BUCH	SCHRIFTSTELLER	REGAL	0	6459.5	7431
32	1	6	14	14	HOCHZEIT	ALTAR	ALTAR	1	475629999999999	5727
32	1	6	15	12	ZEUS	HADES	HADES	1	175139999999999	2515
32	1	6	16	29	GRILLEN	SOMMER	KOHLE	0	461139999999999	5469
32	1	6	17	34	MUSKEL	SEHNE	SEHNE	1	1509.5	2349
32	1	6	18	36	INSEKT	LIBELLE	KÄFER	0	10903.6	12089
32	1	6	19	9	HERD	FEUER	FLAMME	0	2717.5	4021
32	1	6	20	3	GEBIRGE	EDELWEISS	EDELWEIS	1	217120000000001	3647
32	1	6	21	4	WINTER	UNFALL	SCHNEEFLOCKEN	0	494139999999999	8119
32	1	6	22	20	RINGE	BAUM	OLYMPIA	0	558360000000001	7769
32	1	6	23	11	SCHACH	TURM	TRUM	0	264560000000001	3405
32	1	6	24	35	KÜSTE	DÜNE	ATLANTIK	0	9895.5	14983
32	1	6	25	7	TONNE	REGEN	REGEN	1	210989999999999	3247
32	1	6	26	16	NACHT	SCHEINWERFER	STERNE	0	283470000000001	5039
32	1	6	27	22	ENERGIE	ÖL		0	-1	-1
32	1	6	28	24	SPIELZEUG	PLASTIK		0	-1	-1
32	1	6	29	13	VERORDNUNG	BESCHEID	GESETZ	0	286320000000001	8095
32	1	6	30	40	RADIO	STIMME	LIED	0	291160000000001	6705
32	1	6	31	5	EISENBAHN	SCHIENE	SCHIENE	1	394960000000001	6645
32	1	6	32	8	FLUGZEUG	TOMATENSAFT	REISE	0	819429999999999	9495
32	1	6	33	23	NÄHEN	KREUZSTICH	KAMM	0	511939999999999	5927
32	1	6	34	2	WEIN	BLUME	GENUSS	0	359160000000001	4607
32	1	6	35	32	SCHMIED	HUFEISEN	HUFEISEN	1	845559999999998	10441
32	1	6	36	19	THEATER	REIHE	SITZPLATZREIHE	0	459379999999999	11149
32	1	6	37	15	GEFÄNGNIS	VERGEHEN	GITTER	0	627970000000001	7199
32	1	6	38	37	STRAUSS	TULPEN	TULPE	1	288759999999998	6439
32	1	6	39	28	BIBLIOTHEK	SIGNATUR	VERLEIH	0	298020000000001	5111
32	1	6	40	33	LADEN	REKLAME		0	-1	-1
32	2	7	1	1	HERZLICHKEIT	GEHÄSSIGKEIT	NETT	0	2745.5	4077
32	2	7	2	27	LAWINE	FELSBLOCK	SCHNEE	0	293280000000005	4756
32	2	7	3	18	STANGE	STOSS		0	-1	-1
32	2	7	4	11	ÜBERBLICK	STANDPUNKT		0	-1	-1
32	2	7	5	5	ZITRONE	ERDBEERE	APFEL	0	369069999999995	5154
32	2	7	6	6	HEKTAR	ZAUN	ZAUN	1	3126	4645
32	2	7	7	30	DARBIETUNG	BEOBACHTUNG	VORSTELLUNG	0	168169999999995	6529
32	2	7	8	19	UMWELT	GEFÄHRDUNG		0	-1	-1
32	2	7	9	29	ALGEBRA	FUNKTION	GLEICHUNG	0	226419999999995	4140
32	2	7	10	8	FIEBER	ERSCHÖPFUNG		0	-1	-1
32	2	7	11	4	WEISE	ART		0	-1	-1
32	2	7	12	14	PROFESSOR	HOCHSCHULE	KLAUSUR	0	267780000000005	6253
32	2	7	13	3	AUSBILDUNG	ZUKUNFT		0	-1	-1
32	2	7	14	17	VERSCHIEDENHEIT	GEGENTEIL	UNTERSCHIEDLICH	0	697339999999991	12919
32	2	7	15	26	ANTWORT	BEKENNTNIS	FRAGE	0	196630000000005	2959
32	2	7	16	16	FUSSKNÖCHEL	ARM	SCHULTER	0	156760000000009	3367
32	2	7	17	33	CHARME	HERZ	ROMANTIK	0	407169999999995	6081
32	2	7	18	28	ENTFÜHRUNG	AUSBEUTE		0	-1	-1
32	2	7	19	34	EMANZIPATION	GLEICHSTELLUNG	GLEICHBERECHTIGUNG	0	217569999999995	6703
32	2	7	20	20	TINTE	BLEISTIFT	BLEISTIFT	1	200369999999995	4051
32	2	7	21	23	SCHÄDEL	LEICHE	LEICHE	1	1431	2299
32	2	7	22	13	ERFOLG	LEBENSLAUF		0	-1	-1
32	2	7	23	7	BOTSCHAFTER	NATIONALITÄT	NATIONALITÄTEN	1	350360000000009	14063
32	2	7	24	25	METHODE	VERSUCH		0	-1	-1
32	2	7	25	37	MIKROSKOP	BAKTERIEN	BAKTERIEN	1	151369999999995	3669
32	2	7	26	32	ZERSTÖRUNG	AUSROTTUNG		0	-1	-1
32	2	7	27	12	WHISKY	DUDELSACK	DUDELSACK	1	472930000000005	6557
32	2	7	28	24	DOKTOR	KLINIK	KRANKENHAUS	0	311960000000009	6629
32	2	7	29	36	VERMITTLUNG	INTERVIEW		0	-1	-1
32	2	7	30	15	SCHLAMM	HÜRDE	MATSCH	0	243519999999995	5573
32	2	7	31	39	ÄRGER	FEINDSELIGKEIT		0	-1	-1
32	2	7	32	2	KAMMER	GEKLAPPER		0	-1	-1
32	2	7	33	38	ZAUBERER	ENTHÜLLUNG	MAGIE	0	281639999999991	3795
32	2	7	34	21	KRANKENWAGEN	NOTFALL	NOTFALL	1	162760000000009	2959
32	2	7	35	10	EIFERSUCHT	GRUND	VERTRAUEN	0	11291.7	13939
32	2	7	36	9	STEUER	UNTERSCHLAGUNG		0	-1	-1
32	2	7	37	31	TODESKAMPF	LEBEN		0	-1	-1
32	2	7	38	40	ARGUMENT	ENTSCHEIDUNG	ANTWORT	0	630180000000005	11437
32	2	7	39	35	HAUSSCHUHE	PFEIFE	MORGENMANTEL	0	466360000000009	6751
32	2	7	40	22	SCHLEIM	HAFER		0	-1	-1
32	3	8	1	8	FAMILIE	MUTTER	MUTTER	1	404389999999991	5507
32	3	8	2	11	REIZ	REAKTION	REFLEX	0	715179999999981	9880
32	3	8	3	32	MÜNDIGKEIT	ABHÄNGIGKEIT	SCHLAF	0	217589999999991	3314
32	3	8	4	26	ADMIRAL	WAFFENRUHE	FLOTTE	0	224479999999981	3620
32	3	8	5	14	LÜGE	WAHRHEIT		0	-1	-1
32	3	8	6	18	BLASE	BAUCH		0	-1	-1
32	3	8	7	30	STRAND	VERGNÜGEN		0	-1	-1
32	3	8	8	36	LEERE	DUMPFHEIT	ALL	0	252489999999991	3383
32	3	8	9	27	ERFAHRUNG	UNWISSENHEIT		0	-1	-1
32	3	8	10	13	BÜSTENHALTER	BUSEN	BUSEN	1	160089999999991	2689
32	3	8	11	6	DICHTER	ZITAT	GEDICHT	0	131678999999999	14550
32	3	8	12	23	ÄRA	ZEITALTER	DÜNASTIE	0	102887000000002	12233
32	3	8	13	12	ABFALL	SCHMUTZ		0	-1	-1
32	3	8	14	2	GELEGENHEIT	LIEBSCHAFT		0	-1	-1
32	3	8	15	1	WOHNUNG	HEIM		0	-1	-1
32	3	8	16	9	BEMÜHUNGEN	ANSTRENGUNG	VERSUCHE	0	198579999999981	3170
32	3	8	17	10	IRRTUM	MISSVERSTÄNDNIS		0	-1	-1
32	3	8	18	33	GETRÄNK	SCHAUM	SAFT	0	304789999999991	4991
32	3	8	19	29	SÄUGLING	WIEGE		0	-1	-1
32	3	8	20	39	RÄUBER	DIEBSTAHL	ÜBERFALL	0	3261	4928
32	3	8	21	5	JUNGFRAU	SCHLEIER	REINHEIT	0	415989999999991	6031
32	3	8	22	16	PERSON	SCHADEN		0	-1	-1
32	3	8	23	4	TRANSPORT	LAGER		0	-1	-1
32	3	8	24	3	GABEL	SOSSE		0	-1	-1
32	3	8	25	20	FLEISCH	RAUBTIER	SCHWEIN	0	269589999999991	4047
32	3	8	26	28	SCHATTEN	EXISTENZ	LICHT	0	2957	4095
32	3	8	27	15	PLAKAT	HAMMER		0	-1	-1
32	3	8	28	40	GESTALTUNG	LANDSCHAFT	AUFMACHUNG	0	251189999999991	4079
32	3	8	29	35	LEICHTIGKEIT	SCHWERKRAFT		0	-1	-1
32	3	8	30	17	THEMA	INTERESSE		0	-1	-1
32	3	8	31	19	LERCHE	FRÖHLICHKEIT	VOGEL	0	612789999999991	8351
32	3	8	32	25	STIMMUNG	ATMOSPHÄRE	ATMOSOHÄRE	1	902389999999991	13663
32	3	8	33	38	PFEFFER	BUTTER	GEWÜRZ	0	599189999999991	8024
32	3	8	34	24	SOZIALIST	PAROLE	FASCHIST	0	875970000000019	11888
32	3	8	35	7	FENSTER	BEWOHNER		0	-1	-1
32	3	8	36	22	BEGINN	FOLGE	START	0	236639999999991	3767
32	3	8	37	34	ENTSPANNUNG	BEDROHUNG	RUHE	0	107918999999999	11345
32	3	8	38	31	VERWALTUNG	GENEHMIGUNG		0	-1	-1
32	3	8	39	37	FISCHER	MEER	ATLANTIK	0	537370000000019	10349
32	3	8	40	21	ERMÜDUNG	KREISLAUF	ERSCHÖPFUNG	0	271989999999991	6863
32	4	9	1	18	WELLE	FLUT	MEER	0	4064	6904
32	4	9	2	9	KOCHTOPF	BÜGELEISEN		0	-1	-1
32	4	9	3	29	RHEUMATISMUS	IMMUNITÄT		0	-1	-1
32	4	9	4	12	HALLE	TURNIER	SPORT	0	350020000000019	4944
32	4	9	5	13	SARG	GRAB	GRAB	1	1943	4143
32	4	9	6	39	ABRECHNUNG	BANKIER		0	-1	-1
32	4	9	7	32	GLETSCHER	POL	BERG	0	5400	6536
32	4	9	8	7	SPRÜHREGEN	FLUSS	FLUSS	1	234339999999991	3224
32	4	9	9	5	KAMERAD	OPFER	KOLLEGE	0	492010000000009	8544
32	4	9	10	21	ORIENTIERUNG	AUSGANG	ÜBERBLICK	0	3788	5847
32	4	9	11	3	GITTER	BESCHRÄNKUNG	KNAST	0	2560	3528
32	4	9	12	25	FINDIGKEIT	EINFALL	EINFALLSREICHTUM	0	2404	7711
32	4	9	13	6	BÜRGSCHAFT	VOLLMACHT		0	-1	-1
32	4	9	14	23	TOTSCHLAG	BRUTALITÄT	BRUTALITÄT	1	1701.5	4096
32	4	9	15	2	GEDULD	KONTROLLE		0	-1	-1
32	4	9	16	37	STUDIUM	WIRTSCHAFT	KLAUSUR	0	572710000000009	7439
32	4	9	17	19	VERBRENNUNG	PROZESSION	SCHMERZ	0	4303	7459
32	4	9	18	24	GANGSTER	VERBRECHEN	BANDE	0	837489999999991	9962
32	4	9	19	35	AUFPRALL	FALL	FALL	1	179889999999991	2671
32	4	9	20	15	BÜCHEREI	VERLEIH	VERLEIH	1	291210000000009	4480
32	4	9	21	16	KRANKHEIT	SYMPTOM	ERHOLUNG	0	259910000000009	4233
32	4	9	22	34	REGEL	KOMBINATION	GESETZ	0	258089999999991	3765
32	4	9	23	40	GESCHENK	UNDANK		0	-1	-1
32	4	9	24	31	ANREGUNG	BEISPIEL		0	-1	-1
32	4	9	25	36	VERZIERUNG	PALAST	SCHLEIFE	0	2005	3739
32	4	9	26	8	ANHÄNGER	MEISTER	AUTO	0	292889999999991	4089
32	4	9	27	4	TÜR	SCHRANK	RAHMEN	0	231439999999991	3431
32	4	9	28	11	GESCHOSS	PFEIL	PFEIL	1	2463	3791
32	4	9	29	20	KUMMER	TRAURIGKEIT	SORGEN	0	210310000000009	4545
32	4	9	30	26	DUFT	GERUCH		0	-1	-1
32	4	9	31	10	VORTRAG	REDNER	AUTOR	0	352539999999991	4878
32	4	9	32	33	ÄHNLICHKEIT	WIEDERHOLUNG		0	-1	-1
32	4	9	33	1	INSTANZ	GESETZGEBUNG	JUSTIZ	0	231689999999991	3789
32	4	9	34	28	GEMÜT	HEITERKEIT	FRÖHLIGKEIT	0	563110000000009	16639
32	4	9	35	30	ZUGEHÖRIGKEIT	GENERATION		0	-1	-1
32	4	9	36	22	TAKT	HARFE	ZYLINDER	0	288810000000009	5256
32	4	9	37	14	VERANSTALTUNG	ÖFFENTLICHKEIT	EREIGNIS	0	712539999999991	9583
32	4	9	38	38	SEILTÄNZER	SCHWERPUNKT	GLEICHGEWICHT	0	333920000000019	5823
32	4	9	39	17	SONATE	KLAVIER		0	-1	-1
32	4	9	40	27	STRICK	SCHLINGE	SEIL	0	212810000000009	3080
32	5	10	1	6	ABSCHLUSS	PROJEKT	BALL	0	181520000000019	2519
32	5	10	2	30	PASSION	ORGASMUS	ORGASMUS	1	199120000000019	3671
32	5	10	3	36	GESCHLECHT	MANN	MÄNNLICH	0	484990000000037	7247
32	5	10	4	3	LINIE	BUS	BUS	1	148040000000037	1869
32	5	10	5	17	KÄFER	RUINE	INSEKT	0	501629999999981	6399
32	5	10	6	9	VOLK	GEMEINDE	ABSTIMMUNG	0	353959999999963	5909
32	5	10	7	11	DIREKTOR	GESCHÄFT	ZIRKUS	0	4331	6579
32	5	10	8	7	LOYALITÄT	BRUDER		0	-1	-1
32	5	10	9	37	NEUROSE	PSYCHOLOGIE		0	-1	-1
32	5	10	10	22	LIEGE	VERANDA	ENTSPANNEN	0	3075	4829
32	5	10	11	28	ANKÜNDIGUNG	EXAMEN		0	-1	-1
32	5	10	12	31	SAMT	STOFF	SEIDE	0	231779999999981	3157
32	5	10	13	4	FAHRT	AUTOBAHN	AUTOBAHN	1	219320000000019	3921
32	5	10	14	34	VERDROSSENHEIT	RESIGNATION		0	-1	-1
32	5	10	15	8	UMARMUNG	INTEGRATION	NÄHE	0	352359999999963	4693
32	5	10	16	26	POLITIKER	ZUVERSICHT		0	-1	-1
32	5	10	17	12	ZENTIMETER	METER	METER	1	2243.5	3359
32	5	10	18	10	MAGEN	RESTAURANT	ESSEN	0	432720000000019	5727
32	5	10	19	40	PEITSCHE	MISSHANDLUNG	SCHMERZ	0	7271	17591
32	5	10	20	14	ZUSAMMENHANG	VORZEICHEN		0	-1	-1
32	5	10	21	15	PATIENT	THERAPIE	DOKTOR	0	366679999999981	5015
32	5	10	22	38	REDAKTEUR	KORRESPONDENZ	ZEITUNG	0	322220000000019	4383
32	5	10	23	33	OPERATION	KOMA	TODESGEFAHR	0	328720000000019	7575
32	5	10	24	25	PARADIES	MENSCH	EDEN	0	547120000000019	6319
32	5	10	25	18	FASCHIST	IDEOLOGIE		0	-1	-1
32	5	10	26	24	MAKEL	SELBSTBEWUSSTSEIN	FEHLER	0	4357	5325
32	5	10	27	39	ERMORDUNG	GESTÄNDNIS		0	-1	-1
32	5	10	28	19	DROGE	VERHEIMLICHUNG		0	-1	-1
32	5	10	29	1	PROGNOSE	GEWISSHEIT	VERMUTUNG	0	624320000000019	8189
32	5	10	30	13	GENAUIGKEIT	AUFMERKSAMKEIT		0	-1	-1
32	5	10	31	16	STRICH	SKIZZE		0	-1	-1
32	5	10	32	29	ZUSPITZUNG	PUNKT	DIPLOMATIE	0	3117.5	5597
32	5	10	33	20	SPIRALE	FRUCHTBARKEIT	GESCHLECHTSVERKEHR	0	354520000000019	18745
32	5	10	34	21	ELITE	VERMÖGEN	EINKOMMEN	0	773679999999981	11083
32	5	10	35	2	KAMERADSCHAFT	PARTNER	PARTNER	1	844320000000019	11979
32	5	10	36	5	ANZUG	BÖRSE	BÖRSE	1	245420000000019	3639
32	5	10	37	32	SCHIFFBRUCH	UNGLÜCKSFALL	ÜBERLEBEN	0	279120000000019	4999
32	5	10	38	27	MONSTER	MUT		0	-1	-1
32	5	10	39	23	SCHNORCHEL	ATLANTIK	ATLANTIK	1	271379999999981	5399
32	5	10	40	35	VERLAUF	ENDUNG		0	-1	-1
32	6	11	1	25	PHILOSOPHIE	SINN		0	-1	-1
32	6	11	2	33	STURZ	REGIERUNG	AUFPRALL	0	267240000000037	6080
32	6	11	3	17	HANDSCHRIFT	BUCHSTABE	FÜLLER	0	295940000000037	3831
32	6	11	4	6	AMATEUR	HOBBY	HOBBY	1	715140000000037	8503
32	6	11	5	3	COMPUTER	ZEITVERTREIB	RECHNER	0	399859999999963	5607
32	6	11	6	20	VATERUNSER	RELIGION	RELIGION	1	217109999999963	6439
32	6	11	7	7	BODEN	FUND	DECKE	0	381529999999981	6207
32	6	11	8	10	ZULASSUNG	NACHWEIS	ERLAUBNIS	0	4202.5	5727
32	6	11	9	32	KRAMPF	BEIN		0	-1	-1
32	6	11	10	26	HAND	GESTE	FUS	0	560340000000037	6062
32	6	11	11	38	WEG	WILLE	STRA?	0	118287999999998	20001
32	6	11	12	31	KOPPEL	STIER		0	294000000003725	13335
32	6	11	13	40	WIND	ELEMENT	ORKAN	0	238929999999981	4021
32	6	11	14	1	SCHALTER	FLUGHAFEN	BANK	0	319929999999981	7079
32	6	11	15	12	ATOM	MOLEKÜL	MOLEKÜL	1	130340000000037	5655
32	6	11	16	15	ATTRAKTION	WELTWUNDER	FAHRGESCHÄFT	0	684120000000019	11151
32	6	11	17	37	HIRTE	SCHAF	HERDE	0	243940000000037	3299
32	6	11	18	5	INSTITUTION	ABTEILUNG		0	-1	-1
32	6	11	19	13	FEHLTRITT	VERANTWORTUNG	SCHAM	0	267140000000037	3697
32	6	11	20	24	AUSSCHAU	GIPFEL		0	-1	-1
32	6	11	21	2	UNTAUGLICHKEIT	FAHRER		0	-1	-1
32	6	11	22	9	WAHL	GREMIUM	DEMOKRATIE	0	3933	7005
32	6	11	23	18	TREIBSTOFF	KILOMETER	ÖL	0	3907.5	4713
32	6	11	24	19	BEGNADIGUNG	DROHUNG		0	-1	-1
32	6	11	25	14	LEISTUNG	PROVISION		0	-1	-1
32	6	11	26	36	WALZER	GALA	HOCHZEIT	0	435940000000037	6991
32	6	11	27	39	GEWINNUNG	WERBER		0	-1	-1
32	6	11	28	8	REKORD	ARBEITSLOSIGKEIT	VERSUCH	0	583120000000019	6943
32	6	11	29	30	STRATEGIE	NÄHERUNG		0	-1	-1
32	6	11	30	35	BEHANDLUNG	MANDEL	DIAGNOSE	0	399620000000019	5751
32	6	11	31	23	KATEGORIE	GÜLTIGKEIT		0	-1	-1
32	6	11	32	21	GANS	ENTE	ENTE	1	1300	1991
32	6	11	33	16	TRAKTOR	LENKSTANGE		0	-1	-1
32	6	11	34	28	VERSEUCHUNG	RATTE	PEST	0	243940000000037	3143
32	6	11	35	22	KARTE	HINDERNIS	SPIEL	0	215920000000019	3553
32	6	11	36	27	DOLCH	STICH	SCHWERT	0	174940000000037	3077
32	6	11	37	11	SCHEIDUNG	INSTABILITÄT	TRENNUNG	0	525529999999981	7079
32	6	11	38	29	BUDE	KÜHLSCHRANK	WOHNUNG	0	927409999999963	13519
32	6	11	39	34	SYMBOL	WAPPEN		0	-1	-1
32	6	11	40	4	MEDAILLE	WETTBEWERB	GOLD	0	216940000000037	3729
32	7	12	1	3	BEIFALL	APPLAUS	APPLAUS	1	161379999999981	2935
32	7	12	2	16	FREUNDIN	ZÄRTLICHKEIT	ZÄRTLICHKEIT	1	179070000000019	6462
32	7	12	3	25	BESTATTUNG	SELBSTMORD	GRAB	0	569690000000037	6911
32	7	12	4	5	BINDUNG	BABY	FAMILIE	0	2063.5	3394
32	7	12	5	28	UNSTERBLICHKEIT	AUFERSTEHUNG		0	-1	-1
32	7	12	6	15	VERHAFTUNG	KLINGE	HANDSCHELLEN	0	196179999999981	4052
32	7	12	7	8	KARTELL	KONSENS	MAFIA	0	1727.5	2343
32	7	12	8	6	SCHLACHTUNG	SCHWEIN	SCHWEIN	1	283929999999981	4052
32	7	12	9	19	BAHNSTEIG	ANPASSUNG	GÜTERZUG	0	2714.5	4349
32	7	12	10	22	PARTEI	ABSTIMMUNG	DEMOKRATIE	0	5724.5	8260
32	7	12	11	14	SCHLAFWANDELN	UNWIRKLICHKEIT		0	-1	-1
32	7	12	12	2	GENIE	MATHEMATIK	MATHEMATIK	1	2534.5	5919
32	7	12	13	33	ERÖFFNUNG	GRÜNDUNG	LADEN	0	352390000000037	4519
32	7	12	14	36	EINSPARUNG	RECHNUNG	GELD	0	539829999999981	7646
32	7	12	15	34	BLEI	STAHL	STAHL	1	1591.5	3722
32	7	12	16	20	HORN	WARNUNG	WARNRUF	0	2643.5	5108
32	7	12	17	35	NOTLAGE	DILEMMA	NOTRUF	0	100332999999998	11391
32	7	12	18	17	BEGRÜNDER	PRÄSIDENT	INHABER	0	2838.5	4142
32	7	12	19	18	PARTY	THEKE	ALKOHOL	0	345520000000019	5959
32	7	12	20	7	HIRN	STUDIE	LERNEN	0	2607.5	3839
32	7	12	21	4	KLOSTER	EINSCHRÄNKUNG		0	-1	-1
32	7	12	22	13	STAAT	UNTERSTÜTZUNG		0	-1	-1
32	7	12	23	37	INVESTITION	KONZERN	ERTRAG	0	4903.5	6063
32	7	12	24	1	EMPFINDUNG	GELASSENHEIT	SUBJEKTIV	0	3974.5	6938
32	7	12	25	29	MOTOR	INDUSTRIALISIERUNG	LEISTUNG	0	196029999999981	3221
32	7	12	26	32	KOORDINATION	HANDHABUNG		0	-1	-1
32	7	12	27	26	EVOLUTION	ERWEITERUNG	WEITERENTWICKELN	0	214040000000037	6316
32	7	12	28	21	LIKÖR	SEKT	SCHNAPS	0	2836.5	4191
32	7	12	29	10	ZAUBERKÜNSTLER	TRICK	MAGIE	0	210329999999981	2863
32	7	12	30	11	PROGRAMM	KINO	ABLAUF	0	3743.5	4927
32	7	12	31	24	ALARM	ÜBUNG		0	-1	-1
32	7	12	32	27	BEEINFLUSSUNG	VERMARKTUNG		0	-1	-1
32	7	12	33	9	ADER	GESTEIN	BLUT	0	3831.5	4835
32	7	12	34	40	KERZE	DOCHT	DOCHT	1	1532.5	2220
32	7	12	35	23	JUGEND	SCHWIMMBAD		0	-1	-1
32	7	12	36	12	HÖLLE	MYTHOS	TEUFEL	0	2063.5	3343
32	7	12	37	31	REICH	PROFIT	EINKOMMEN	0	5087.5	6919
32	7	12	38	30	DORF	ISOLATION		0	-1	-1
32	7	12	39	38	ABEND	MORGEN		0	-1	-1
32	7	12	40	39	ORDNUNG	ZUCHT	SAUBERKEIT	0	12919.5	14519
32	8	13	1	34	FRAU	BLUSE	MANN	0	2823.5	3416
32	8	13	2	7	KRANZ	NEST	WEIHNACHT	0	186269999999925	5726
32	8	13	3	2	PARK	VEGETATION	BANK	0	160759999999963	2463
32	8	13	4	30	HASS	GEFECHT	NIDERTRACKT	0	304180000000075	6271
32	8	13	5	31	TEICH	ÜBERSCHWEMMUNG	SEE	0	555709999999963	6343
32	8	13	6	13	ZAHLUNG	QUITTUNG		0	-1	-1
32	8	13	7	29	KONJUNKTUR	DIAGNOSE	AGENDA	0	2975.5	4519
32	8	13	8	40	REGENSCHIRM	BEDARF	BEDARF	1	224759999999963	4239
32	8	13	9	18	BEWERTUNG	KELLNERIN		0	-1	-1
32	8	13	10	4	SPRECHER	AUFRUF	PRÄSENTIEREN	0	6703.5	9783
32	8	13	11	24	ENTSCHLOSSENHEIT	DURCHSETZUNG		0	-1	-1
32	8	13	12	14	MUSIK	OPER	CHOR	0	210369999999925	3180
32	8	13	13	38	SUBMISSION	ERNIEDRIGUNG		0	-1	-1
32	8	13	14	9	STALL	KUH	KUH	1	326440000000037	3889
32	8	13	15	25	GERICHTSHOF	UNWAHRHEIT	INSTANZ	0	550230000000075	7304
32	8	13	16	32	KLEIDERSCHRANK	HANDSCHUH		0	-1	-1
32	8	13	17	6	BEGEISTERUNG	GEFÜHL		0	-1	-1
32	8	13	18	1	WAHNSINN	ANSTALT		0	-1	-1
32	8	13	19	28	NACHRICHT	GEBURTSTAG	NEUIGKEIT	0	4046.5	6438
32	8	13	20	37	FLAMME	LEUCHTE	KERZE	0	7503.5	8510
32	8	13	21	26	KUNSTWERK	AUFMACHUNG	ART	0	654009999999963	8018
32	8	13	22	23	STREIK	KONFLIKT		0	-1	-1
32	8	13	23	16	TRAINING	PULS	SPORT	0	2559.5	3791
32	8	13	24	39	FREILASSUNG	AUFENTHALT	GEFÄNGNIS	0	186319999999925	4472
32	8	13	25	20	ZAHL	PHYSIK		0	-1	-1
32	8	13	26	12	TRAINER	STIL	TEAM	0	344940000000037	4479
32	8	13	27	10	MILCH	KÄSE	WASSER	0	2431.5	3646
32	8	13	28	3	OZEAN	KRABBE	SCHIFF	0	605659999999963	7369
32	8	13	29	21	REVOLUTION	WIDERSTAND	AUFSTAND	0	199330000000075	4089
32	8	13	30	33	SENDER	NOTIZ	RADIO	0	302859999999963	3924
32	8	13	31	17	WAFFE	KRIEG		0	-1	-1
32	8	13	32	36	KLEINIGKEIT	WAAGE		0	-1	-1
32	8	13	33	19	INSEL	URLAUBER	URLAUB	0	1350.5	2343
32	8	13	34	27	SUBSTANZ	SEELE	STOFF	0	264759999999963	5423
32	8	13	35	35	ZUCKER	SPEISE	NACHTISCH	0	545730000000075	10439
32	8	13	36	5	AUFTAKT	SPIEL		0	-1	-1
32	8	13	37	8	BEWUNDERUNG	SCHÖNHEIT		0	-1	-1
32	8	13	38	22	WIEDERHERSTELLUNG	VERSCHLECHTERUNG	REHABILITATION	0	294959999999963	9177
32	8	13	39	15	VERBRÜDERUNG	ENTSCHULDIGUNG	PAKT	0	263169999999925	3287
32	8	13	40	11	DOKUMENT	BESCHEINIGUNG	VERTRAG	0	295609999999963	4143
