## Supplementary material for "Vast amounts of encoded items nullify but do not reverse the effect of sleep on declarative memory": Dataset: PAL_32_1_3.xlsx

### Sheet: Sheet1
VP_Nr	Block	VersioN	counter	pair_code	cue	correct_answer	answer	accuracy	reactiontime1	reactiontime2
32	1	6	1	26	KÜCHE	EIMER	EIMER	1	1257.2	2065
32	1	6	2	35	KÜSTE	DÜNE	MEER	0	3478.6	5679
32	1	6	3	8	FLUGZEUG	TOMATENSAFT	PASSAGIER	0	3103.2	4639
32	1	6	4	7	TONNE	REGEN	REGEN	1	2079.2	3263
32	1	6	5	15	GEFÄNGNIS	VERGEHEN	GITTER	0	2983.2	4079
32	1	6	6	12	ZEUS	HADES	HADES	1	1292.2	2671
32	1	6	7	25	AQUARELL	GALERIE		0	-1	-1
32	1	6	8	16	NACHT	SCHEINWERFER	STERNE	0	2083.4	3171
32	1	6	9	18	KAMPF	SIEG	BRUTALITÄT	0	5823.4	8269
32	1	6	10	9	HERD	FEUER	OFEN	0	2784.7	3473
32	1	6	11	40	RADIO	STIMME	ANTENNE	0	2837.2	4495
32	1	6	12	28	BIBLIOTHEK	SIGNATUR	VERLEIH	0	2201.5	3503
32	1	6	13	11	SCHACH	TURM	TURM	1	1775.4	2871
32	1	6	14	17	REVOLVER	KALIBER	KALIBER	1	148739999999999	2767
32	1	6	15	6	DYNAMO	LICHT	FAHRRAD	0	456589999999999	7975
32	1	6	16	10	TANNE	RINDE	RINDE	1	1703.2	2535
32	1	6	17	39	LABOR	PIPETTE	PIPETTE	1	4535.5	6743
32	1	6	18	31	ORKAN	WIRBEL	WIND	0	511939999999999	7223
32	1	6	19	14	HOCHZEIT	ALTAR	ALTAR	1	4191.2	5663
32	1	6	20	2	WEIN	BLUME	WASSER	0	1458.7	3071
32	1	6	21	30	BUCH	SCHRIFTSTELLER		0	-1	-1
32	1	6	22	29	GRILLEN	SOMMER	SOMMER	1	935139999999999	10295
32	1	6	23	20	RINGE	BAUM	OLYMPIA	0	279939999999999	5693
32	1	6	24	27	MUSEUM	ÄGYPTEN	KUNST	0	1721.2	2931
32	1	6	25	21	ARZT	PRAXIS	PRAXIS	1	3853.2	5277
32	1	6	26	5	EISENBAHN	SCHIENE	SCHIENE	1	177520000000001	4855
32	1	6	27	4	WINTER	UNFALL	SCHNEEFLOCKE	0	250339999999999	4670
32	1	6	28	22	ENERGIE	ÖL	ÖL	1	155320000000001	2409
32	1	6	29	3	GEBIRGE	EDELWEISS	EDELWEIS	1	148720000000001	4687
32	1	6	30	19	THEATER	REIHE	SITZREIHE	0	252739999999999	5231
32	1	6	31	1	UFER	DAMM	FLUSS	0	276720000000001	3719
32	1	6	32	33	LADEN	REKLAME		0	-1	-1
32	1	6	33	24	SPIELZEUG	PLASTIK	PLASTIK	1	304139999999999	5081
32	1	6	34	23	NÄHEN	KREUZSTICH	FADEN	0	359889999999999	4617
32	1	6	35	38	FISCH	SCHUPPEN		0	-1	-1
32	1	6	36	34	MUSKEL	SEHNE	SEHNE	1	120339999999999	2411
32	1	6	37	36	INSEKT	LIBELLE	KÄFER	0	147139999999999	4023
32	1	6	38	13	VERORDNUNG	BESCHEID	GESETZ	0	184439999999999	3271
32	1	6	39	37	STRAUSS	TULPEN	VOGEL	0	394560000000001	4799
32	1	6	40	32	SCHMIED	HUFEISEN	HUFEISEN	1	393520000000001	6327
32	2	7	1	4	WEISE	ART		0	-1	-1
32	2	7	2	9	STEUER	UNTERSCHLAGUNG	EINKOMMEN	0	695110000000009	8309
32	2	7	3	12	WHISKY	DUDELSACK	DUDELSACK	1	357139999999991	5395
32	2	7	4	32	ZERSTÖRUNG	AUSROTTUNG	ABRISS	0	271810000000009	4433
32	2	7	5	30	DARBIETUNG	BEOBACHTUNG	VORSTELLUNG	0	183760000000009	3661
32	2	7	6	36	VERMITTLUNG	INTERVIEW		0	-1	-1
32	2	7	7	6	HEKTAR	ZAUN	ZAUN	1	2271.5	2983
32	2	7	8	27	LAWINE	FELSBLOCK	BERG	0	414360000000009	4955
32	2	7	9	38	ZAUBERER	ENTHÜLLUNG	MAGIE	0	340060000000009	4043
32	2	7	10	33	CHARME	HERZ	ROMANTIK	0	217560000000009	3855
32	2	7	11	37	MIKROSKOP	BAKTERIEN	BAKTERIE	1	147160000000009	4879
32	2	7	12	16	FUSSKNÖCHEL	ARM	SCHULTER	0	151160000000009	2869
32	2	7	13	34	EMANZIPATION	GLEICHSTELLUNG	GLEICHSTELLUNG	1	188939999999991	6929
32	2	7	14	39	ÄRGER	FEINDSELIGKEIT		0	-1	-1
32	2	7	15	19	UMWELT	GEFÄHRDUNG	RECYCLING	0	414339999999991	7671
32	2	7	16	28	ENTFÜHRUNG	AUSBEUTE		0	-1	-1
32	2	7	17	22	SCHLEIM	HAFER	NASE	0	359919999999995	4263
32	2	7	18	18	STANGE	STOSS		0	-1	-1
32	2	7	19	21	KRANKENWAGEN	NOTFALL	NOTFALL	1	170360000000009	3191
32	2	7	20	8	FIEBER	ERSCHÖPFUNG	KRANKHEIT	0	818969999999995	9903
32	2	7	21	20	TINTE	BLEISTIFT	BLEISTIFT	1	140960000000009	3739
32	2	7	22	25	METHODE	VERSUCH	VORGEHENSWEISE	0	333160000000009	6339
32	2	7	23	10	EIFERSUCHT	GRUND	LIEBE	0	295960000000009	3863
32	2	7	24	35	HAUSSCHUHE	PFEIFE	MANTEL	0	328739999999991	5515
32	2	7	25	17	VERSCHIEDENHEIT	GEGENTEIL	UNTERSCHIEDLICH	0	307560000000009	8763
32	2	7	26	23	SCHÄDEL	LEICHE	LEICHE	1	136739999999991	2479
32	2	7	27	2	KAMMER	GEKLAPPER	VORRÄTE	0	220760000000009	3695
32	2	7	28	15	SCHLAMM	HÜRDE	MATSCH	0	175160000000009	2679
32	2	7	29	13	ERFOLG	LEBENSLAUF	ARBEIT	0	2403	3459
32	2	7	30	40	ARGUMENT	ENTSCHEIDUNG		0	-1	-1
32	2	7	31	1	HERZLICHKEIT	GEHÄSSIGKEIT	GÖNNEN	0	544339999999991	9067
32	2	7	32	3	AUSBILDUNG	ZUKUNFT	LERNEN	0	315160000000009	4121
32	2	7	33	31	TODESKAMPF	LEBEN		0	-1	-1
32	2	7	34	26	ANTWORT	BEKENNTNIS	FRAGE	0	194139999999991	3309
32	2	7	35	7	BOTSCHAFTER	NATIONALITÄT	NATIONALITÄTEN	1	283960000000009	7463
32	2	7	36	5	ZITRONE	ERDBEERE		0	-1	-1
32	2	7	37	14	PROFESSOR	HOCHSCHULE	STUDENT	0	265110000000009	6535
32	2	7	38	11	ÜBERBLICK	STANDPUNKT		0	-1	-1
32	2	7	39	24	DOKTOR	KLINIK	KRANKENHAUS	0	2511.5	4327
32	2	7	40	29	ALGEBRA	FUNKTION	GLEICHUNG	0	305539999999991	10519
32	3	8	1	37	FISCHER	MEER	BOOT	0	2388.5	2934
32	3	8	2	36	LEERE	DUMPFHEIT		0	-1	-1
32	3	8	3	40	GESTALTUNG	LANDSCHAFT		0	-1	-1
32	3	8	4	13	BÜSTENHALTER	BUSEN	BUSEN	1	125570000000019	1967
32	3	8	5	19	LERCHE	FRÖHLICHKEIT	VOGEL	0	1702.5	2679
32	3	8	6	3	GABEL	SOSSE	LÖFFEL	0	3000.5	4352
32	3	8	7	16	PERSON	SCHADEN		0	-1	-1
32	3	8	8	24	SOZIALIST	PAROLE		0	-1	-1
32	3	8	9	17	THEMA	INTERESSE		0	-1	-1
32	3	8	10	15	PLAKAT	HAMMER	WERBUNG	0	187070000000019	2890
32	3	8	11	2	GELEGENHEIT	LIEBSCHAFT	MÖGLICHKEIT	0	442539999999991	6989
32	3	8	12	28	SCHATTEN	EXISTENZ	OBJEKT	0	3046.5	4534
32	3	8	13	39	RÄUBER	DIEBSTAHL		0	-1	-1
32	3	8	14	34	ENTSPANNUNG	BEDROHUNG		0	-1	-1
32	3	8	15	18	BLASE	BAUCH	BÖRSE	0	4567.5	5447
32	3	8	16	25	STIMMUNG	ATMOSPHÄRE		0	-1	-1
32	3	8	17	12	ABFALL	SCHMUTZ	TRENNUNG	0	338039999999991	6415
32	3	8	18	7	FENSTER	BEWOHNER	RAHMEN	0	305570000000019	4053
32	3	8	19	22	BEGINN	FOLGE		0	-1	-1
32	3	8	20	1	WOHNUNG	HEIM		0	-1	-1
32	3	8	21	21	ERMÜDUNG	KREISLAUF	SCHLÄFRIG	0	4831.5	7079
32	3	8	22	14	LÜGE	WAHRHEIT	WAHRHEIT	1	6887.5	8909
32	3	8	23	23	ÄRA	ZEITALTER	DÜNASTIE	0	193089999999991	4290
32	3	8	24	5	JUNGFRAU	SCHLEIER	SCHLEIHER	1	507970000000019	9391
32	3	8	25	33	GETRÄNK	SCHAUM		0	-1	-1
32	3	8	26	6	DICHTER	ZITAT	ZITAT	1	269570000000019	3855
32	3	8	27	29	SÄUGLING	WIEGE	MUTTER	0	251079999999981	3455
32	3	8	28	30	STRAND	VERGNÜGEN	ATLANTIK	0	482360000000009	8383
32	3	8	29	8	FAMILIE	MUTTER	MUTTER	1	130129999999981	2199
32	3	8	30	38	PFEFFER	BUTTER	SALZ	0	151870000000019	3814
32	3	8	31	10	IRRTUM	MISSVERSTÄNDNIS		0	-1	-1
32	3	8	32	9	BEMÜHUNGEN	ANSTRENGUNG	ANSTRENGUNG	1	258360000000009	4735
32	3	8	33	20	FLEISCH	RAUBTIER	GEMÜSE	0	394860000000009	7972
32	3	8	34	26	ADMIRAL	WAFFENRUHE	FLOTTE	0	144779999999981	3103
32	3	8	35	31	VERWALTUNG	GENEHMIGUNG		0	-1	-1
32	3	8	36	35	LEICHTIGKEIT	SCHWERKRAFT		0	-1	-1
32	3	8	37	27	ERFAHRUNG	UNWISSENHEIT	KÖNNEN	0	374360000000009	5183
32	3	8	38	11	REIZ	REAKTION	REAKTION	1	267970000000019	4407
32	3	8	39	32	MÜNDIGKEIT	ABHÄNGIGKEIT		0	-1	-1
32	3	8	40	4	TRANSPORT	LAGER	LKW	0	423379999999981	4781
32	4	9	1	32	GLETSCHER	POL	BERG	0	243370000000019	3596
32	4	9	2	27	STRICK	SCHLINGE	WOLLE	0	182079999999981	2788
32	4	9	3	34	REGEL	KOMBINATION		0	-1	-1
32	4	9	4	38	SEILTÄNZER	SCHWERPUNKT	GLEICHGEWICHT	0	312789999999991	5471
32	4	9	5	13	SARG	GRAB	GRAB	1	152870000000019	2367
32	4	9	6	10	VORTRAG	REDNER	ZUHÖRER	0	359970000000019	5400
32	4	9	7	33	ÄHNLICHKEIT	WIEDERHOLUNG		0	-1	-1
32	4	9	8	24	GANGSTER	VERBRECHEN	BANDE	0	167970000000019	2439
32	4	9	9	23	TOTSCHLAG	BRUTALITÄT	BRUTALITÄT	1	163189999999991	4023
32	4	9	10	15	BÜCHEREI	VERLEIH	VERLEIH	1	184789999999991	3625
32	4	9	11	35	AUFPRALL	FALL	FALL	1	144439999999991	2110
32	4	9	12	26	DUFT	GERUCH	BLUME	0	321670000000019	4968
32	4	9	13	9	KOCHTOPF	BÜGELEISEN	WASSER	0	222389999999991	3291
32	4	9	14	21	ORIENTIERUNG	AUSGANG		0	-1	-1
32	4	9	15	36	VERZIERUNG	PALAST	DEKORATION	0	234370000000019	4927
32	4	9	16	8	ANHÄNGER	MEISTER		0	-1	-1
32	4	9	17	5	KAMERAD	OPFER	PARTNER	0	1817	12167
32	4	9	18	16	KRANKHEIT	SYMPTOM	GENESUNG	0	994110000000009	11569
32	4	9	19	39	ABRECHNUNG	BANKIER		0	-1	-1
32	4	9	20	14	VERANSTALTUNG	ÖFFENTLICHKEIT		0	-1	-1
32	4	9	21	28	GEMÜT	HEITERKEIT	AUSGEGLICHEN	0	433589999999991	6559
32	4	9	22	7	SPRÜHREGEN	FLUSS	FLUSS	1	234129999999981	4247
32	4	9	23	40	GESCHENK	UNDANK	VERPACKUNG	0	496770000000019	6951
32	4	9	24	6	BÜRGSCHAFT	VOLLMACHT	LEIHEN	0	300770000000019	4487
32	4	9	25	22	TAKT	HARFE		0	-1	-1
32	4	9	26	11	GESCHOSS	PFEIL	PFEIL	1	276789999999991	4549
32	4	9	27	20	KUMMER	TRAURIGKEIT		0	-1	-1
32	4	9	28	31	ANREGUNG	BEISPIEL		0	-1	-1
32	4	9	29	29	RHEUMATISMUS	IMMUNITÄT	GELENK	0	366970000000019	8047
32	4	9	30	17	SONATE	KLAVIER		0	-1	-1
32	4	9	31	37	STUDIUM	WIRTSCHAFT	KLAUSUR	0	153570000000019	3977
32	4	9	32	3	GITTER	BESCHRÄNKUNG	GEFÄNGNIS	0	234270000000019	5422
32	4	9	33	1	INSTANZ	GESETZGEBUNG	JUSTIZ	0	184789999999991	4239
32	4	9	34	2	GEDULD	KONTROLLE		0	-1	-1
32	4	9	35	4	TÜR	SCHRANK	RAHMEN	0	201089999999991	3050
32	4	9	36	19	VERBRENNUNG	PROZESSION	HEILUNG	0	236770000000019	3769
32	4	9	37	18	WELLE	FLUT	SURFEN	0	195010000000009	3200
32	4	9	38	25	FINDIGKEIT	EINFALL		0	-1	-1
32	4	9	39	30	ZUGEHÖRIGKEIT	GENERATION	ANSCHLUSS	0	214939999999991	3599
32	4	9	40	12	HALLE	TURNIER		0	-1	-1
32	5	10	1	32	SCHIFFBRUCH	UNGLÜCKSFALL	RETTUNGSBOOT	0	409979999999981	6300
32	5	10	2	5	ANZUG	BÖRSE	BÖRSE	1	177579999999981	3104
32	5	10	3	23	SCHNORCHEL	ATLANTIK	ATLANTIK	1	1583	4047
32	5	10	4	8	UMARMUNG	INTEGRATION	NÄHE	0	2624	3692
32	5	10	5	19	DROGE	VERHEIMLICHUNG	ALKOHOL	0	225079999999981	4707
32	5	10	6	16	STRICH	SKIZZE	KREIS	0	3200	4168
32	5	10	7	13	GENAUIGKEIT	AUFMERKSAMKEIT		0	-1	-1
32	5	10	8	15	PATIENT	THERAPIE	DOKTOR	0	827279999999981	12201
32	5	10	9	31	SAMT	STOFF	SEIDE	0	143990000000037	2128
32	5	10	10	27	MONSTER	MUT	ALBTRAUM	0	4336	14352
32	5	10	11	26	POLITIKER	ZUVERSICHT		0	-1	-1
32	5	10	12	18	FASCHIST	IDEOLOGIE	FASCHISMUS	0	322390000000037	5968
32	5	10	13	28	ANKÜNDIGUNG	EXAMEN		0	-1	-1
32	5	10	14	34	VERDROSSENHEIT	RESIGNATION		0	-1	-1
32	5	10	15	30	PASSION	ORGASMUS	ORGASMUS	1	211190000000037	3976
32	5	10	16	38	REDAKTEUR	KORRESPONDENZ	ZEITUNG	0	2135	3271
32	5	10	17	17	KÄFER	RUINE	INSEKT	0	1464	3504
32	5	10	18	9	VOLK	GEMEINDE	ABSTIMMUNG	0	2560	4616
32	5	10	19	6	ABSCHLUSS	PROJEKT		0	-1	-1
32	5	10	20	2	KAMERADSCHAFT	PARTNER	PARTNER	1	175190000000037	4544
32	5	10	21	10	MAGEN	RESTAURANT	DARM	0	350390000000037	4240
32	5	10	22	4	FAHRT	AUTOBAHN		0	-1	-1
32	5	10	23	25	PARADIES	MENSCH	EDEN	0	2453	3261
32	5	10	24	7	LOYALITÄT	BRUDER		0	-1	-1
32	5	10	25	1	PROGNOSE	GEWISSHEIT	VORHERSAGE	0	2368	4640
32	5	10	26	40	PEITSCHE	MISSHANDLUNG	BROT	0	2840	3506
32	5	10	27	37	NEUROSE	PSYCHOLOGIE	NERVEN	0	319259999999963	5349
32	5	10	28	20	SPIRALE	FRUCHTBARKEIT	VERHÜTUNG	0	343190000000037	8580
32	5	10	29	35	VERLAUF	ENDUNG		0	-1	-1
32	5	10	30	14	ZUSAMMENHANG	VORZEICHEN	VERBINDUNG	0	293290000000037	6139
32	5	10	31	39	ERMORDUNG	GESTÄNDNIS		0	-1	-1
32	5	10	32	22	LIEGE	VERANDA		0	-1	-1
32	5	10	33	3	LINIE	BUS	STRICH	0	279190000000037	4048
32	5	10	34	29	ZUSPITZUNG	PUNKT	PYRAMIDE	0	371009999999963	5423
32	5	10	35	24	MAKEL	SELBSTBEWUSSTSEIN		0	-1	-1
32	5	10	36	11	DIREKTOR	GESCHÄFT	SCHULE	0	280290000000037	3803
32	5	10	37	12	ZENTIMETER	METER	METER	1	131709999999963	2037
32	5	10	38	33	OPERATION	KOMA	NARKOSE	0	2411	3451
32	5	10	39	21	ELITE	VERMÖGEN	EINKOMMEN	0	352429999999981	5424
32	5	10	40	36	GESCHLECHT	MANN	MÄNNLICH	0	146720000000019	4568
32	6	11	1	23	KATEGORIE	GÜLTIGKEIT		0	-1	-1
32	6	11	2	11	SCHEIDUNG	INSTABILITÄT	TRENNUNG	0	276720000000019	4121
32	6	11	3	38	WEG	WILLE	PFAD	0	503720000000019	9021
32	6	11	4	37	HIRTE	SCHAF	HERDE	0	184020000000019	2527
32	6	11	5	21	GANS	ENTE	ENTE	1	115170000000019	1719
32	6	11	6	31	KOPPEL	STIER	ZIEHEN	0	569520000000019	7423
32	6	11	7	29	BUDE	KÜHLSCHRANK	WOHNUNG	0	4136.5	5471
32	6	11	8	28	VERSEUCHUNG	RATTE	PEST	0	181370000000019	2393
32	6	11	9	14	LEISTUNG	PROVISION	SPORT	0	2525	3339
32	6	11	10	5	INSTITUTION	ABTEILUNG		0	-1	-1
32	6	11	11	3	COMPUTER	ZEITVERTREIB	INTERNET	0	193620000000019	3319
32	6	11	12	7	BODEN	FUND	DECKE	0	1728	2816
32	6	11	13	12	ATOM	MOLEKÜL	MOLEKÜL	1	155920000000019	6087
32	6	11	14	39	GEWINNUNG	WERBER	FÖRDERN	0	466320000000019	6319
32	6	11	15	17	HANDSCHRIFT	BUCHSTABE		0	-1	-1
32	6	11	16	35	BEHANDLUNG	MANDEL	THERAPIE	0	4567	6087
32	6	11	17	20	VATERUNSER	RELIGION	CHRISTEN	0	276720000000019	4471
32	6	11	18	40	WIND	ELEMENT	ORKAN	0	2087	2815
32	6	11	19	13	FEHLTRITT	VERANTWORTUNG	VERTRAUEN	0	3599	5619
32	6	11	20	22	KARTE	HINDERNIS	SPIEL	0	4259	4987
32	6	11	21	30	STRATEGIE	NÄHERUNG		0	-1	-1
32	6	11	22	25	PHILOSOPHIE	SINN		0	-1	-1
32	6	11	23	4	MEDAILLE	WETTBEWERB	EHRUNG	0	2839	4095
32	6	11	24	6	AMATEUR	HOBBY	HOBBY	1	182320000000019	2959
32	6	11	25	8	REKORD	ARBEITSLOSIGKEIT	PROFI	0	217390000000037	3431
32	6	11	26	18	TREIBSTOFF	KILOMETER	FLUGZEUG	0	4023	6583
32	6	11	27	27	DOLCH	STICH	SCHWERT	0	300720000000019	5003
32	6	11	28	10	ZULASSUNG	NACHWEIS	AUTO	0	1931	2547
32	6	11	29	36	WALZER	GALA	HOCHZEIT	0	1656	3336
32	6	11	30	16	TRAKTOR	LENKSTANGE	LANDWIRTSCHAFT	0	544720000000019	8007
32	6	11	31	33	STURZ	REGIERUNG		0	-1	-1
32	6	11	32	9	WAHL	GREMIUM	ABSTIMMUNG	0	1375	3511
32	6	11	33	26	HAND	GESTE	FUS	0	6223	7031
32	6	11	34	24	AUSSCHAU	GIPFEL	AUSBLICK	0	903920000000019	11431
32	6	11	35	34	SYMBOL	WAPPEN		0	-1	-1
32	6	11	36	2	UNTAUGLICHKEIT	FAHRER		0	-1	-1
32	6	11	37	15	ATTRAKTION	WELTWUNDER		0	-1	-1
32	6	11	38	32	KRAMPF	BEIN	MUSKEL	0	1823	2959
32	6	11	39	19	BEGNADIGUNG	DROHUNG	WIEDERHERSTELLUNG	0	362140000000037	6967
32	6	11	40	1	SCHALTER	FLUGHAFEN	LICHT	0	1725.5	2391
32	7	12	1	28	UNSTERBLICHKEIT	AUFERSTEHUNG	TOD	0	185159999999963	2286
32	7	12	2	7	HIRN	STUDIE	KOPF	0	212729999999981	4639
32	7	12	3	16	FREUNDIN	ZÄRTLICHKEIT	ZÄRTLICHKEIT	1	2525.5	6367
32	7	12	4	36	EINSPARUNG	RECHNUNG		0	-1	-1
32	7	12	5	35	NOTLAGE	DILEMMA		0	-1	-1
32	7	12	6	15	VERHAFTUNG	KLINGE	HANDSCHELLE	0	189529999999981	4077
32	7	12	7	37	INVESTITION	KONZERN	ERTRAG	0	295329999999981	4017
32	7	12	8	32	KOORDINATION	HANDHABUNG		0	-1	-1
32	7	12	9	23	JUGEND	SCHWIMMBAD		0	-1	-1
32	7	12	10	5	BINDUNG	BABY	MUTTER	0	263120000000019	3463
32	7	12	11	29	MOTOR	INDUSTRIALISIERUNG	KOLBEN	0	434570000000019	5959
32	7	12	12	20	HORN	WARNUNG	WARNRUF	0	312720000000019	5119
32	7	12	13	17	BEGRÜNDER	PRÄSIDENT		0	-1	-1
32	7	12	14	19	BAHNSTEIG	ANPASSUNG	ZUG	0	7615	9129
32	7	12	15	39	ORDNUNG	ZUCHT	ZUCHT	1	151920000000019	2303
32	7	12	16	12	HÖLLE	MYTHOS		0	-1	-1
32	7	12	17	18	PARTY	THEKE		0	-1	-1
32	7	12	18	26	EVOLUTION	ERWEITERUNG	ENTWICKELN	0	172190000000037	3349
32	7	12	19	34	BLEI	STAHL	STAHL	1	133729999999981	2219
32	7	12	20	40	KERZE	DOCHT	DOCHT	1	141270000000019	2077
32	7	12	21	2	GENIE	MATHEMATIK	MATHEMATIK	1	206320000000019	4479
32	7	12	22	30	DORF	ISOLATION	KIRCHE	0	195920000000019	3011
32	7	12	23	1	EMPFINDUNG	GELASSENHEIT		0	-1	-1
32	7	12	24	9	ADER	GESTEIN	VENE	0	253320000000019	3405
32	7	12	25	8	KARTELL	KONSENS	MAFIA	0	112952999999998	12167
32	7	12	26	3	BEIFALL	APPLAUS		0	-1	-1
32	7	12	27	22	PARTEI	ABSTIMMUNG	WÄHLEN	0	404329999999981	4903
32	7	12	28	31	REICH	PROFIT	ARM	0	160720000000019	4759
32	7	12	29	10	ZAUBERKÜNSTLER	TRICK	MAGIE	0	191940000000037	2623
32	7	12	30	25	BESTATTUNG	SELBSTMORD		0	-1	-1
32	7	12	31	38	ABEND	MORGEN	MORGEN	1	2056	3147
32	7	12	32	11	PROGRAMM	KINO		0	-1	-1
32	7	12	33	27	BEEINFLUSSUNG	VERMARKTUNG	MANIPULATION	0	231890000000037	7055
32	7	12	34	21	LIKÖR	SEKT	SCHNAPS	0	478309999999963	6559
32	7	12	35	14	SCHLAFWANDELN	UNWIRKLICHKEIT		0	-1	-1
32	7	12	36	24	ALARM	ÜBUNG	FEUER	0	336720000000019	4239
32	7	12	37	6	SCHLACHTUNG	SCHWEIN		0	-1	-1
32	7	12	38	33	ERÖFFNUNG	GRÜNDUNG		0	-1	-1
32	7	12	39	4	KLOSTER	EINSCHRÄNKUNG	MÖNCH	0	345529999999981	5255
32	7	12	40	13	STAAT	UNTERSTÜTZUNG	RECHTS	0	586579999999981	7895
32	8	13	1	40	REGENSCHIRM	BEDARF	BEDARF	1	2055.5	3095
32	8	13	2	1	WAHNSINN	ANSTALT	VERRÜCKT	0	2295.5	4071
32	8	13	3	14	MUSIK	OPER	KONZERT	0	120030000000075	2580
32	8	13	4	27	SUBSTANZ	SEELE		0	-1	-1
32	8	13	5	20	ZAHL	PHYSIK	BUCHSTABE	0	2098.5	3570
32	8	13	6	28	NACHRICHT	GEBURTSTAG	SPRECHER	0	252730000000075	3623
32	8	13	7	10	MILCH	KÄSE	KUH	0	276580000000075	3407
32	8	13	8	29	KONJUNKTUR	DIAGNOSE	REFORM	0	203130000000075	3097
32	8	13	9	17	WAFFE	KRIEG	GEWEHR	0	364530000000075	7437
32	8	13	10	31	TEICH	ÜBERSCHWEMMUNG	SEE	0	215130000000075	2599
32	8	13	11	13	ZAHLUNG	QUITTUNG		0	-1	-1
32	8	13	12	32	KLEIDERSCHRANK	HANDSCHUH	BÜGEL	0	250930000000075	5701
32	8	13	13	11	DOKUMENT	BESCHEINIGUNG		0	-1	-1
32	8	13	14	12	TRAINER	STIL	SPORT	0	241069999999925	3769
32	8	13	15	38	SUBMISSION	ERNIEDRIGUNG		0	-1	-1
32	8	13	16	23	STREIK	KONFLIKT	GEWERKSCHAFT	0	2032.5	6033
32	8	13	17	24	ENTSCHLOSSENHEIT	DURCHSETZUNG		0	-1	-1
32	8	13	18	5	AUFTAKT	SPIEL	ANFANG	0	1583.5	2491
32	8	13	19	25	GERICHTSHOF	UNWAHRHEIT		0	-1	-1
32	8	13	20	3	OZEAN	KRABBE	ATLANTIK	0	210330000000075	7831
32	8	13	21	7	KRANZ	NEST	WHEINACHTS	0	253530000000075	4999
32	8	13	22	22	WIEDERHERSTELLUNG	VERSCHLECHTERUNG		0	-1	-1
32	8	13	23	15	VERBRÜDERUNG	ENTSCHULDIGUNG	VERBÜNDEN	0	320190000000037	5970
32	8	13	24	35	ZUCKER	SPEISE	SALZ	0	1996.5	4036
32	8	13	25	37	FLAMME	LEUCHTE		0	-1	-1
32	8	13	26	6	BEGEISTERUNG	GEFÜHL		0	-1	-1
32	8	13	27	8	BEWUNDERUNG	SCHÖNHEIT	AUFSEHEN	0	338330000000075	5871
32	8	13	28	26	KUNSTWERK	AUFMACHUNG		0	-1	-1
32	8	13	29	30	HASS	GEFECHT		0	-1	-1
32	8	13	30	34	FRAU	BLUSE		0	-1	-1
32	8	13	31	19	INSEL	URLAUBER	URLAUB	0	168730000000075	2751
32	8	13	32	36	KLEINIGKEIT	WAAGE		0	-1	-1
32	8	13	33	9	STALL	KUH	HEU	0	257240000000037	5941
32	8	13	34	2	PARK	VEGETATION	BANK	0	177140000000037	2503
32	8	13	35	4	SPRECHER	AUFRUF		0	-1	-1
32	8	13	36	16	TRAINING	PULS	SPORT	0	1591.5	2439
32	8	13	37	21	REVOLUTION	WIDERSTAND		0	-1	-1
32	8	13	38	18	BEWERTUNG	KELLNERIN		0	-1	-1
32	8	13	39	39	FREILASSUNG	AUFENTHALT	GEFÄNGNIS	0	1799.5	3815
32	8	13	40	33	SENDER	NOTIZ	RADIO	0	186430000000075	2695
