## Supplementary material for "Vast amounts of encoded items nullify but do not reverse the effect of sleep on declarative memory": Dataset: PAL_32_2_2.xlsx

### Sheet: Sheet1
VP_Nr	Block	VersioN	counter	pair_code	cue	correct_answer	answer	accuracy	reactiontime1	reactiontime2
32	1	14	1	20	ERKLÄRUNG	WISSENSCHAFT		0	-1	-1
32	1	14	2	15	LAMM	MITTAGESSEN	OPFER	0	2288.4	8191
32	1	14	3	7	VORBEREITUNG	VERÖFFENTLICHUNG		0	-1	-1
32	1	14	4	33	KNOBLAUCH	VAMPIR	ZWIEBEL	0	4937.7	7503
32	1	14	5	22	AUTOR	ERFINDUNG	ZITAT	0	12806.1	13945
32	1	14	6	26	RASSE	NATIONALIST	INSEKT	0	3025.1	4301
32	1	14	7	34	NACHBARSCHAFT	HECKE	BEZIEHUNG	0	419089999999999	7223
32	1	14	8	39	GESELLSCHAFT	EINHEIT	MISSSTÄNDE	0	314539999999999	5655
32	1	14	9	25	FRIEDEN	ALLIANZ		0	-1	-1
32	1	14	10	40	LEBER	ORGAN	ORGAN	1	326289999999999	6343
32	1	14	11	28	SCHLÄGER	KRIMINALITÄT		0	-1	-1
32	1	14	12	24	VATER	VORBILD	TOCHTER	0	246289999999999	4991
32	1	14	13	14	WANGE	CHRIST	PRIESTER	0	276689999999999	10111
32	1	14	14	36	SÄUFER	WIRT		0	-1	-1
32	1	14	15	3	IDIOT	UNSINN	DUMM	0	207710000000001	2813
32	1	14	16	2	SOLO	MUSIKINSTRUMENT		0	-1	-1
32	1	14	17	19	MINIMUM	NOTWENDIGKEIT	MINDESTAUFWAND	0	747910000000001	10487
32	1	14	18	32	SCHLUSSFOLGERUNG	KONSEQUENZ		0	-1	-1
32	1	14	19	31	TOD	NOTWEHR	ENDGÜLTIG	0	267210000000001	4640
32	1	14	20	21	UNABHÄNGIGKEIT	SELBSTBESTIMMUNG	LAND	0	13277.4	13991
32	1	14	21	13	URLAUB	AUSFALL	INSEL	0	942389999999999	10512
32	1	14	22	30	DIAKONIE	VERSORGUNG	KASSE	0	5981.5	7061
32	1	14	23	6	LIMIT	MAXIMUM		0	-1	-1
32	1	14	24	17	TECHNOLOGIE	GEHIRNWÄSCHE		0	-1	-1
32	1	14	25	37	PARLAMENT	KANZLER	DEMOKRATIE	0	264610000000001	6057
32	1	14	26	35	LIST	NAZI		0	-1	-1
32	1	14	27	9	INTENSIVSTATION	KRANKENHAUS	KRITISCH	0	269510000000001	7079
32	1	14	28	4	INFLATION	ENTWERTUNG	GELD	0	212689999999999	2911
32	1	14	29	1	GEMEINSCHAFT	ZUSAMMENARBEIT		0	-1	-1
32	1	14	30	23	FLÜCHTLING	ASYL	ASYL	1	154289999999999	2367
32	1	14	31	29	FAUST	GEWALT	GOEHTE	0	816710000000001	10231
32	1	14	32	18	KONFRONTATION	RACHE		0	-1	-1
32	1	14	33	8	EXPERIMENT	UNTERSUCHUNG		0	-1	-1
32	1	14	34	16	FREUNDSCHAFT	GEFÄHRTE	VERTRAUEN	0	719110000000001	9351
32	1	14	35	11	PRÄDIKAT	PRIMA		0	-1	-1
32	1	14	36	10	SCHMUGGEL	IMPORT	DROGEN	0	264510000000001	4567
32	1	14	37	38	ZELT	ZIRKUS	HERING	0	3711.5	5447
32	1	14	38	5	GANG	TOR	GEWALT	0	359090000000002	6367
32	1	14	39	27	HINDERUNG	SIEGEL		0	-1	-1
32	1	14	40	12	UNHEIL	ALPTRAUM		0	-1	-1
32	2	15	1	22	STROH	WALDBRAND	SCHEUNE	0	4238	5286
32	2	15	2	29	INTERVENTION	STREIT	STREIT	1	1775	2975
32	2	15	3	26	POLIZEI	EINSATZ	BLAULICHT	0	4071	5495
32	2	15	4	21	AUSEINANDERSETZUNG	ÜBERLEGUNG	STREIT	0	255919999999995	3623
32	2	15	5	30	ERDBALL	WELTKARTE	DRECK	0	3455	4399
32	2	15	6	39	DESSERT	HONIG	PUDDING	0	198560000000009	2959
32	2	15	7	33	TAGEBUCH	BIOGRAPHIE	PROTOKOLL	0	5207	7247
32	2	15	8	23	OPPOSITION	VERWEIGERUNG		0	-1	-1
32	2	15	9	16	SONNE	GRAD		0	-1	-1
32	2	15	10	32	FORMEL	BERECHNUNG	ALGEBRA	0	475919999999995	6279
32	2	15	11	9	SUBKULTUR	UNTERGRUND		0	-1	-1
32	2	15	12	20	REGENBOGEN	FARBE	PHÄNOMEN	0	620360000000009	9047
32	2	15	13	2	UNTERSCHRIFT	FORMULAR	SIGNATUR	0	522810000000009	6791
32	2	15	14	8	GELIEBTE	GEHEIMNIS	ENTHÜLLUNG	0	566319999999995	7719
32	2	15	15	12	TECHNIKER	INGENIEUR		0	-1	-1
32	2	15	16	38	GEGNER	WAFFENSTILLSTAND	FEIND	0	246319999999995	3599
32	2	15	17	18	ERNÄHRUNG	EIWEIß	GESUND	0	276730000000005	4167
32	2	15	18	1	PYRAMIDE	ARCHITEKTUR	WUNDER	0	219919999999995	3175
32	2	15	19	31	ERMITTLUNG	SCHULD		0	-1	-1
32	2	15	20	24	AKTEUR	DRAMATIK	THEATER	0	374319999999995	5375
32	2	15	21	14	REGIME	ZERSCHLAGUNG	WECHSEL	0	219919999999995	4119
32	2	15	22	5	STÜTZE	BEGLEITER		0	-1	-1
32	2	15	23	27	KUNST	ARTIST	ART	0	594310000000009	7199
32	2	15	24	15	TRITT	SOHLE	STREIT	0	439910000000009	6223
32	2	15	25	10	ZOO	BÄR	LÖWE	0	380719999999995	5165
32	2	15	26	19	ARBEITER	EINKOMMEN	GEHALT	0	141219999999995	3289
32	2	15	27	4	BRILLE	KRAWATTE	FIELMANN	0	198319999999995	9329
32	2	15	28	40	BEARBEITUNG	HONORAR		0	-1	-1
32	2	15	29	34	PATRIOTISMUS	EXTREMISMUS	NATIONALISMUS	0	322319999999995	7223
32	2	15	30	36	INFORMATIK	PROGRAMMIERUNG	COMPUTER	0	162121000000001	17519
32	2	15	31	37	BEFRAGUNG	MEHRHEIT	ANTWORT	0	355110000000009	4831
32	2	15	32	7	DONNER	BLITZ	GEWITTER	0	2622	3857
32	2	15	33	11	SCHÄTZUNG	SPEKULATION		0	-1	-1
32	2	15	34	25	DRECK	VERUNREINIGUNG	MATSCH	0	428730000000005	5327
32	2	15	35	13	WANDEL	ZWISCHENZEIT	SCHLAF	0	206319999999995	3059
32	2	15	36	3	VORSTAND	LEITER	AUFSICHTSRAT	0	257119999999995	5531
32	2	15	37	6	MANDANT	RECHT	WAHLEN	0	814310000000009	9215
32	2	15	38	17	KOOPERATION	MITHILFE		0	427139999999991	8381
32	2	15	39	35	GOTT	VEREHRUNG	HULDIGUNG	0	179310000000009	13513
32	2	15	40	28	BILD	FOTO	FOTO	1	184710000000009	2583
32	3	16	1	16	BIRKE	LAUB	SAMEN	0	213239999999991	3975
32	3	16	2	8	BEFUGNIS	ERMÄCHTIGUNG		0	334039999999991	4949
32	3	16	3	34	STUDENT	KLAUSUR	KLAUSUR	1	130239999999991	4262
32	3	16	4	22	DIREKTION	BESCHLUSS	ANWEISUNG	0	420720000000019	5655
32	3	16	5	29	GERICHT	VERHANDLUNG	RICHTER	0	390320000000019	4991
32	3	16	6	26	PUBLIKUM	ZUSCHAUER		0	-1	-1
32	3	16	7	21	RANG	HIERARCHIE	DIENSTGRAD	0	670039999999991	10252
32	3	16	8	2	GEFAHR	HAI	WARNUNG	0	454320000000019	6516
32	3	16	9	24	MODE	HOSE	GESCHÄFT	0	200239999999991	7426
32	3	16	10	28	BOOT	MATROSE	SCHLAUCH	0	226579999999981	3527
32	3	16	11	30	AUSKUNFT	PROPAGANDA		0	-1	-1
32	3	16	12	5	NATION	EINIGKEIT	LAND	0	421460000000009	5255
32	3	16	13	20	ANLAGE	RENDITE		0	-1	-1
32	3	16	14	19	AFFÄRE	PARTNERSCHAFT	GEHEIM	0	267920000000019	4148
32	3	16	15	10	FLÄCHE	ZENTRUM	GRUNDBESITZ	0	333039999999991	6626
32	3	16	16	6	BEVÖLKERUNG	MASSE	MASSE	1	484739999999991	6367
32	3	16	17	13	JOURNALIST	PRESSEFREIHEIT	RECHERCHE	0	369039999999991	6290
32	3	16	18	38	PRIESTER	KATHEDRALE	WANGE	0	103638999999999	11911
32	3	16	19	1	BEHÖRDE	KÜNDIGUNG	LANGSAM	0	193489999999991	3831
32	3	16	20	33	VERGÜTUNG	GELD	AUFWAND	0	273970000000019	4023
32	3	16	21	25	CHARAKTER	OFFENHEIT		0	-1	-1
32	3	16	22	40	VIRUS	ERREGER	BEFALL	0	222320000000019	3567
32	3	16	23	23	BOSS	HEMD		0	295939999999991	3917
32	3	16	24	11	PHASE	STADIUM	ZEITWE	0	107857000000002	20002
32	3	16	25	7	KOMMENTAR	PRESSE		0	255200000000186	3951
32	3	16	26	14	KOCH	OFEN	CHEF	0	264739999999991	3663
32	3	16	27	35	FREUDE	LUST	HOFFNUNG	0	542320000000019	7815
32	3	16	28	31	EXEKUTION	ERSCHIEßUNG	BRUTAL	0	340720000000019	4687
32	3	16	29	27	ROUTE	HEIMWEG	STRASSE	0	646320000000019	9655
32	3	16	30	9	SCHNITT	FILM	FILM	1	507139999999991	6303
32	3	16	31	18	ASSISTENT	PROFESSION		0	-1	-1
32	3	16	32	17	JUSTIZ	GLAUBWÜRDIGKEIT	INSTANZ	0	141929999999981	3099
32	3	16	33	3	SEE	WASSER	BOOT	0	255920000000019	3479
32	3	16	34	39	FLIRT	ROMANTIK	CHARME	0	523120000000019	6369
32	3	16	35	4	UNRECHT	BENACHTEILIGUNG		0	-1	-1
32	3	16	36	32	BAUER	FARM		0	-1	-1
32	3	16	37	36	BOMBE	TERRORIST	SELBSTMORD	0	253520000000019	5255
32	3	16	38	15	VISUM	TOURISMUS	ASYL	0	335160000000009	4903
32	3	16	39	37	MÖRDER	SÜNDE		0	-1	-1
32	3	16	40	12	KAPITALISMUS	KOMMUNISMUS	KOMMUNISMUS	1	132320000000019	3851
32	4	1	1	20	INFORMATION	INHALT		0	-1	-1
32	4	1	2	27	GRUNDRECHT	VERFASSUNG	GESTZ	0	4143.5	5255
32	4	1	3	33	RÜSTUNG	ANGRIFF	KAMPF	0	10655.5	11918
32	4	1	4	8	BARGELD	WERT	GEGENWERT	0	202429999999981	3809
32	4	1	5	18	TRINKSPRUCH	SPRICHWORT	ZITAT	0	4014.5	9694
32	4	1	6	14	STERN	WEIHNACHTEN	SONNE	0	174520000000019	2535
32	4	1	7	23	SÄNGER	KÜNSTLER		0	-1	-1
32	4	1	8	25	SPASS	FEIER		0	-1	-1
32	4	1	9	24	BEDÜRFNIS	WERBUNG	NOTWENDIG	0	2607.5	4551
32	4	1	10	36	RÜCKSCHRITT	VERGANGENHEIT		0	-1	-1
32	4	1	11	28	URHEBER	KAUSALITÄT	RECHT	0	200470000000019	2942
32	4	1	12	11	GEHIRN	BEWUSSTSEIN	VERNETZT	0	470339999999991	6312
32	4	1	13	34	EMPFEHLUNG	RAT		0	-1	-1
32	4	1	14	15	BECHER	KAFFEE		0	-1	-1
32	4	1	15	39	SCHAMGEFÜHL	KÖRPER	KÖRPER	1	186610000000009	4687
32	4	1	16	16	VOGEL	KATZE	LERCHE	0	444739999999991	7816
32	4	1	17	10	ABSPRACHE	VERTRAG		0	-1	-1
32	4	1	18	6	CHAOS	STRUKTUR	ORDNUNG	0	250970000000019	4122
32	4	1	19	22	LÖSUNG	PROBLEM	PROBLEM	1	207179999999981	3707
32	4	1	20	38	FÄHIGKEIT	VERANLAGUNG		0	-1	-1
32	4	1	21	37	ANEKDOTE	WITZ	GESCHICHTE	0	407139999999991	5687
32	4	1	22	4	STURM	WINDHAUCH	ORKAN	0	214479999999981	2935
32	4	1	23	13	KUGEL	QUADRAT	QUADRAT	1	207860000000009	4159
32	4	1	24	29	MANGEL	VERZICHT		0	-1	-1
32	4	1	25	12	NUTZEN	KOSTEN		0	-1	-1
32	4	1	26	21	DEMOKRATIE	SYSTEM	DIKTATUR	0	466339999999991	6439
32	4	1	27	40	PUPPE	KIND	KIND	1	158029999999981	2598
32	4	1	28	26	SKLAVE	KÖNIG	KÖNIG	1	2887.5	3863
32	4	1	29	2	MASCHINE	APPARAT	ARBEIT	0	489510000000009	7735
32	4	1	30	5	BERUF	ANERKENNUNG	GEHALT	0	267939999999991	3551
32	4	1	31	17	STAUB	SAUBERKEIT	SAUBER	0	7767.5	9351
32	4	1	32	32	EINGEBUNG	IDEE		0	-1	-1
32	4	1	33	31	NÄSSE	GEWITTER		0	-1	-1
32	4	1	34	9	FORM	KREIS	GRÖSSE	0	4176.5	7136
32	4	1	35	7	ZEITUNG	DRUCK		0	-1	-1
32	4	1	36	1	PELZ	FUCHS	FUCHS	1	138020000000019	2142
32	4	1	37	35	FIGUR	BRETT		0	-1	-1
32	4	1	38	30	BEGRIFF	BEDEUTUNG		0	-1	-1
32	4	1	39	19	ERDE	STEIN	MOOR	0	486579999999981	5564
32	4	1	40	3	STILLE	EINSAMKEIT	RUHE	0	181839999999991	2419
32	5	2	1	3	VERLUST	ABNAHME	TOD	0	2484.5	3460
32	5	2	2	1	BLICK	PERSPEKTIVE		0	-1	-1
32	5	2	3	7	GRAS	VIEH	UNKRAUT	0	374370000000019	5023
32	5	2	4	24	GNADE	BARMHERZIGKEIT		0	4167.5	9207
32	5	2	5	14	HAUT	BLUT	TAN	0	281570000000019	3856
32	5	2	6	33	ERLÖSUNG	HIMMELREICH	GLAUBE	0	218059999999963	3319
32	5	2	7	18	SCHMETTERLING	BLÜTE	RAUBE	0	1486.5	2246
32	5	2	8	8	BERG	HÜTTE	HÜTTE	1	543970000000019	7695
32	5	2	9	25	DISZIPLIN	GEHORSAM		0	-1	-1
32	5	2	10	6	ZUWACHS	FORTSCHRITT	NACHWUCHS	0	2312.5	3879
32	5	2	11	17	VERSCHLEIERUNG	KOPFTUCH	BRAUT	0	2008.5	5349
32	5	2	12	34	PRÜFUNG	MISSERFOLG	SCHÜLER	0	13298.5	15269
32	5	2	13	32	TRAUM	WIRKLICHKEIT		0	5108.5	6812
32	5	2	14	40	POSTKUTSCHE	PFERD	ÜBERFALL	0	307970000000019	4856
32	5	2	15	2	MALER	PIANIST	STREICHEN	0	246270000000019	5019
32	5	2	16	36	AUSWERTUNG	ERGEBNIS	ERGEBNIS	1	960970000000019	11458
32	5	2	17	15	SEEGANG	DAMPFER		0	-1	-1
32	5	2	18	21	ANSTAND	SITTE	ERZIEHUNG	0	2695.5	4383
32	5	2	19	39	FASS	KELLER	ÖL	0	179170000000019	7071
32	5	2	20	28	UHR	KIRCHE	ARMBAND	0	544070000000019	7343
32	5	2	21	22	MACHT	HERRSCHER		0	-1	-1
32	5	2	22	4	KRITIK	ZWEIFEL		0	-1	-1
32	5	2	23	37	DÄMMERUNG	MORGENGRAUEN	NACHT	0	341270000000019	4524
32	5	2	24	35	ANFORDERUNG	SCHWIERIGKEIT	VORRAUSSETZUNG	0	3407.5	6103
32	5	2	25	26	FRAGE	EINWAND		0	-1	-1
32	5	2	26	11	EHE	VERLOBUNG	BEZIEHUNG	0	7959.5	9855
32	5	2	27	20	BEGRÜSSUNG	FREUNDLICHKEIT		0	-1	-1
32	5	2	28	19	GEISEL	GEFANGENER	ERPRESSUNG	0	323379999999981	6079
32	5	2	29	9	GESPENST	ERSCHEINUNG		0	-1	-1
32	5	2	30	10	ILLUSION	WAHRNEHMUNG		0	-1	-1
32	5	2	31	23	BUNGALOW	SIEDLUNG	HOLZ	0	350370000000019	6132
32	5	2	32	29	TAL	WIESE	FLUSS	0	2194.5	2979
32	5	2	33	16	KRITERIUM	AUSWAHL	AUSWAHL	1	506170000000019	7222
32	5	2	34	38	NEFFE	GROSSMUTTER	GROSSMUTTER	1	4543.5	8071
32	5	2	35	12	KOMÖDIE	DRAMA		0	-1	-1
32	5	2	36	30	SPRACHE	AKUSTIK		0	-1	-1
32	5	2	37	13	TIER	FROSCH		0	-1	-1
32	5	2	38	31	HÄRTE	KRAFT		0	-1	-1
32	5	2	39	27	SCHICKSAL	IRONIE		0	-1	-1
32	5	2	40	5	FREUND	VERTRAUEN		0	-1	-1
32	6	3	1	13	HELDENMUT	TAPFERKEIT	TAPFER	0	272709999999963	3754
32	6	3	2	24	RICHTER	GERECHTIGKEIT	URTEIL	0	368879999999981	4728
32	6	3	3	9	ANSICHT	MEINUNG		0	-1	-1
32	6	3	4	39	GESCHREI	PANIK		0	-1	-1
32	6	3	5	19	GESUNDHEIT	IMPFUNG	SYSTEM	0	300079999999981	4376
32	6	3	6	11	APFEL	PFIRSICH	PFIRSICH	1	312779999999981	4943
32	6	3	7	21	STOLZ	RUHM		0	-1	-1
32	6	3	8	2	VULKAN	EXPLOSION	EXPLOSION	1	188079999999981	4751
32	6	3	9	17	GEIST	FLASCHE		0	-1	-1
32	6	3	10	37	WOLLE	KLEIDUNG	SCHAF	0	130120000000019	2540
32	6	3	11	25	ZWIELICHT	UNTERWELT		0	-1	-1
32	6	3	12	7	NORM	MORAL	INDEX	0	319279999999981	4236
32	6	3	13	1	GIFT	MORD	MORD	1	200770000000019	2722
32	6	3	14	38	DEFINITION	KONZEPT	MATHEMATIK	0	546270000000019	8260
32	6	3	15	8	MEINEID	EHRENHAFTIGKEIT	EHRENHAFT	0	255979999999981	7458
32	6	3	16	3	TÄUSCHUNG	ECHTHEIT		0	-1	-1
32	6	3	17	32	CHANCE	BEGEGNUNG		0	-1	-1
32	6	3	18	33	AUTO	PRESTIGE	AUTOBAHN	0	624770000000019	8216
32	6	3	19	26	BEWEIS	TATSACHE		0	-1	-1
32	6	3	20	20	LARVE	RAUPE	RAUPE	1	211870000000019	6190
32	6	3	21	28	SEGEN	SCHÖPFER		0	-1	-1
32	6	3	22	14	FORDERUNG	GEHALT		0	-1	-1
32	6	3	23	23	ARMUT	ELEND	BETTLER	0	203070000000019	3310
32	6	3	24	34	ERDGESCHOSS	DACHBODEN	DACHGESCHOSS	0	158959999999963	6231
32	6	3	25	36	JUNGE	MÄDCHEN	MÄDCHEN	1	385579999999981	6767
32	6	3	26	35	PROFIL	QUERSCHNITT	LEBENSLAUF	0	231979999999981	4999
32	6	3	27	6	BESITZ	ANTEIL	MATERIELLES	0	430370000000019	6439
32	6	3	28	15	PAPIER	BRIEF		0	-1	-1
32	6	3	29	18	GEDÄCHTNIS	ELEFANT		0	-1	-1
32	6	3	30	5	INDUSTRIE	BRANCHE		0	-1	-1
32	6	3	31	10	LEIDENSCHAFT	KUSS		0	-1	-1
32	6	3	32	4	STUHL	SESSEL	LEHNE	0	326129999999981	5200
32	6	3	33	30	TAT	ABSICHT	HANDELN	0	255870000000019	5207
32	6	3	34	29	PUDDING	SÜSSIGKEITEN	NACHTISCH	0	293479999999981	6438
32	6	3	35	12	DAMPF	LOKOMOTIVE	LOCK	0	544770000000019	6140
32	6	3	36	22	ZEIT	URSPRUNG		0	-1	-1
32	6	3	37	31	VERGLEICH	GLEICHNIS		0	-1	-1
32	6	3	38	40	PLAN	GROSSSTADT		0	-1	-1
32	6	3	39	16	GEBÄUDE	HOTEL	PLANUNG	0	195209999999963	5539
32	6	3	40	27	ALKOHOL	OPIUM	OPIUM	1	260290000000037	5251
32	7	4	1	36	POLIZIST	WACHE	VERHAFTUNG	0	400579999999981	6566
32	7	4	2	6	STIRN	KINN		0	195979999999981	8880
32	7	4	3	5	MÖNCH	NONNE	SCHWESTER	0	2863	5271
32	7	4	4	32	DIENER	HALTUNG	HERR	0	5808	7296
32	7	4	5	12	THEORIE	AUSNAHME	SYSTEM	0	547179999999981	6936
32	7	4	6	26	DICKICHT	WALD	BUSCH	0	1967	2607
32	7	4	7	25	BETTLER	UNGLÜCK	ARM	0	361579999999981	4256
32	7	4	8	2	SCHÜLER	DOZENT	HAUSAUFGABE	0	5728	10088
32	7	4	9	13	NAGEL	METALL	KOPF	0	210190000000037	3056
32	7	4	10	23	GEDICHT	LIEBE	KUNST	0	427579999999981	5324
32	7	4	11	1	GRUPPE	VERSAMMLUNG		0	-1	-1
32	7	4	12	10	ZIEL	RICHTUNG		0	-1	-1
32	7	4	13	34	SCHLEMMER	LECKERBISSEN	GENUSS	0	463279999999981	6881
32	7	4	14	29	ANFÜHRER	CHEF		0	-1	-1
32	7	4	15	14	ERGÄNZUNG	ZUSATZ		0	-1	-1
32	7	4	16	3	SALAT	GARTEN	DRESSING	0	231979999999981	4144
32	7	4	17	30	MUSIKER	AKKORDEON		0	-1	-1
32	7	4	18	40	GENUSS	ZIGARRE		0	-1	-1
32	7	4	19	28	GÖTTIN	GEBET	ANBETEN	0	475859999999963	8003
32	7	4	20	15	MOOR	SUMPF	MATSCH	0	184117999999998	19412
32	7	4	21	11	AUFGABE	ERLEDIGUNG		0	-1	-1
32	7	4	22	27	VERRAT	TREUE		0	-1	-1
32	7	4	23	18	BESESSENHEIT	TEUFEL	ÜBERZEUGT	0	3911	6656
32	7	4	24	31	MERKMAL	DETAIL	KATEGORIE	0	6534	8339
32	7	4	25	24	LABYRINTH	SUCHE	SUCHEN	0	474129999999981	9274
32	7	4	26	7	HIMMEL	FIRMAMENT		0	-1	-1
32	7	4	27	4	ANGEBOT	MARKT		0	4308	5132
32	7	4	28	20	ANDEUTUNG	VERDACHT		0	-1	-1
32	7	4	29	19	BETRAG	WECHSEL	GELD	0	2220	2864
32	7	4	30	38	SAUERSTOFF	LUFT	LUFT	1	3031	3775
32	7	4	31	8	GLÜCK	ZUFALL		0	-1	-1
32	7	4	32	33	BEGABUNG	VERERBUNG	TALENT	0	328679999999981	4594
32	7	4	33	22	ZIMMER	ECKE		0	-1	-1
32	7	4	34	21	DIAMANT	GOLD	GOLD	1	163079999999981	2271
32	7	4	35	39	GESCHICHTE	ENTWICKLUNG		0	-1	-1
32	7	4	36	16	ERFORSCHUNG	PATENT	STUDIE	0	6862.5	8691
32	7	4	37	37	ANGST	SCHLANGE		0	-1	-1
32	7	4	38	9	LAUNE	HUMOR		0	-1	-1
32	7	4	39	35	FAHNE	EROBERUNG		0	-1	-1
32	7	4	40	17	KLIPPE	ABGRUND	ABGRUND	1	1679	4429
32	8	5	1	35	GETREIDE	DINKEL	DINKEL	1	2511.5	4179
32	8	5	2	36	STRASSE	TEER		0	-1	-1
32	8	5	3	38	FAHRZEUG	KETTE	FLUGZEUG	0	1471	5543
32	8	5	4	8	HEFT	NOTE	BUCH	0	1679	2154
32	8	5	5	10	INSTRUMENT	OBOE	OBOE	1	241069999999925	3196
32	8	5	6	24	INFEKTION	SCHMERZEN	SCHMERZ	1	1535	3095
32	8	5	7	6	GLAUBE	BIBEL	RELIGION	0	1751	3319
32	8	5	8	13	GESICHT	MASKE	KINN	0	276709999999963	3503
32	8	5	9	26	FAHRRAD	PEDAL	KETTE	0	399909999999963	5087
32	8	5	10	30	HEER	INFANTERIE	INFANTERIE	1	113090000000037	3103
32	8	5	11	9	KAUFHAUS	SCHAUFENSTER	SUPERMARKT	0	2695	4567
32	8	5	12	23	ZÜGEL	WENDE	PFERD	0	267069999999925	3575
32	8	5	13	5	ORCHESTER	KONZERT	MUSIK	0	373140000000037	5135
32	8	5	14	40	FLOTTE	DECK	ADMIRAL	0	3575	5631
32	8	5	15	11	MÖBEL	LEHNE	LEHNE	1	231909999999963	4455
32	8	5	16	28	STIFT	KAPPE	KUGELSCHREIBER	0	6767	10031
32	8	5	17	27	SCHAUSPIEL	BÜHNE	THEATHER	0	1871	3247
32	8	5	18	15	TROPEN	AMAZONAS	AMAZONAS	1	302969999999925	4735
32	8	5	19	17	SCHIFF	DOCK	KREUZER	0	385509999999963	5088
32	8	5	20	25	SPORT	SCHWEISS	TENNIS	0	224230000000075	3199
32	8	5	21	33	REPTIL	ECHSE	KÄFER	0	523009999999963	8422
32	8	5	22	14	ANGABE	ZEUGE		0	-1	-1
32	8	5	23	18	BAHNHOF	KIOSK	ZUG	0	249259999999963	2930
32	8	5	24	1	KRUG	BIER	BIER	1	7575	11288
32	8	5	25	39	VERLETZUNG	SCHORF	SCHORF	1	3574	4639
32	8	5	26	16	REISE	KONTINENT		0	-1	-1
32	8	5	27	32	FABRIK	PRODUKTION	PRODUKTION	1	239119999999925	4423
32	8	5	28	34	EREIGNIS	FEST		0	-1	-1
32	8	5	29	20	RIESE	SCHRITT	ZWERG	0	333009999999963	4429
32	8	5	30	4	MAUER	BRÜSTUNG		0	-1	-1
32	8	5	31	31	AUFTRAG	ARBEIT		0	-1	-1
32	8	5	32	3	BRÜCKE	SAN FRANCISCO	SAN FRANCISCO	1	2767	13279
32	8	5	33	19	SCHULE	HOLZ		0	-1	-1
32	8	5	34	29	PINSEL	LEINWAND	KUNST	0	192880000000075	3056
32	8	5	35	21	BÜNDNIS	PAKT		0	-1	-1
32	8	5	36	37	WEBER	KAMM	KAMM	1	146019999999925	2364
32	8	5	37	7	AUFSTAND	REBELLION	REVOLTE	0	281519999999925	4663
32	8	5	38	22	NATUR	PFLANZE		0	-1	-1
32	8	5	39	2	GELENK	KEULE	KEULE	1	2599	3359
32	8	5	40	12	FLOCKEN	SCHNEE	SCHNEE	1	1559	3528
