## Supplementary material for "Vast amounts of encoded items nullify but do not reverse the effect of sleep on declarative memory": Dataset: PAL_32_2_3.xlsx

### Sheet: Sheet1
VP_Nr	Block	VersioN	counter	pair_code	cue	correct_answer	answer	accuracy	reactiontime1	reactiontime2
32	1	14	1	28	SCHLÄGER	KRIMINALITÄT	GANG	0	3909.2	4453
32	1	14	2	16	FREUNDSCHAFT	GEFÄHRTE	BRUDER	0	2791.2	3783
32	1	14	3	36	SÄUFER	WIRT	ALKOHOL	0	1447.2	2679
32	1	14	4	33	KNOBLAUCH	VAMPIR	ZWIEBEL	0	1652.7	4858
32	1	14	5	14	WANGE	CHRIST	PRIESTER	0	2812	4940
32	1	14	6	11	PRÄDIKAT	PRIMA		0	-1	-1
32	1	14	7	3	IDIOT	UNSINN	DUMM	0	1340.2	2100
32	1	14	8	32	SCHLUSSFOLGERUNG	KONSEQUENZ		0	-1	-1
32	1	14	9	25	FRIEDEN	ALLIANZ	KRIEG	0	2180	2892
32	1	14	10	1	GEMEINSCHAFT	ZUSAMMENARBEIT		0	-1	-1
32	1	14	11	29	FAUST	GEWALT	GOETHE	0	3281.7	6039
32	1	14	12	37	PARLAMENT	KANZLER	POLITIK	0	1903.8	3689
32	1	14	13	10	SCHMUGGEL	IMPORT	IMPORT	1	2386.1	6842
32	1	14	14	18	KONFRONTATION	RACHE		0	-1	-1
32	1	14	15	12	UNHEIL	ALPTRAUM		0	-1	-1
32	1	14	16	20	ERKLÄRUNG	WISSENSCHAFT		0	-1	-1
32	1	14	17	40	LEBER	ORGAN	NIERE	0	2231.2	3415
32	1	14	18	2	SOLO	MUSIKINSTRUMENT	SÄNGER	0	238310000000001	3503
32	1	14	19	8	EXPERIMENT	UNTERSUCHUNG	STUDIE	0	2743.2	3903
32	1	14	20	6	LIMIT	MAXIMUM		0	-1	-1
32	1	14	21	4	INFLATION	ENTWERTUNG	BARGELD	0	265110000000001	10516
32	1	14	22	21	UNABHÄNGIGKEIT	SELBSTBESTIMMUNG		0	-1	-1
32	1	14	23	38	ZELT	ZIRKUS	CAMPING	0	2799.2	4007
32	1	14	24	19	MINIMUM	NOTWENDIGKEIT	MINDESTAUFWAND	0	2199	10559
32	1	14	25	27	HINDERUNG	SIEGEL		0	-1	-1
32	1	14	26	34	NACHBARSCHAFT	HECKE		0	-1	-1
32	1	14	27	22	AUTOR	ERFINDUNG	BUCH	0	3527.3	4124
32	1	14	28	39	GESELLSCHAFT	EINHEIT		0	-1	-1
32	1	14	29	9	INTENSIVSTATION	KRANKENHAUS	KRITISCH	0	350329999999999	4783
32	1	14	30	13	URLAUB	AUSFALL	FLUGZEUG	0	435120000000001	6535
32	1	14	31	30	DIAKONIE	VERSORGUNG		0	-1	-1
32	1	14	32	24	VATER	VORBILD	MUTTER	0	179920000000001	2892
32	1	14	33	23	FLÜCHTLING	ASYL	ASYL	1	136220000000001	2146
32	1	14	34	7	VORBEREITUNG	VERÖFFENTLICHUNG		0	-1	-1
32	1	14	35	35	LIST	NAZI		0	-1	-1
32	1	14	36	31	TOD	NOTWEHR	GEBURT	0	175120000000001	4876
32	1	14	37	15	LAMM	MITTAGESSEN		0	-1	-1
32	1	14	38	26	RASSE	NATIONALIST	HUND	0	234320000000001	3175
32	1	14	39	5	GANG	TOR		0	-1	-1
32	1	14	40	17	TECHNOLOGIE	GEHIRNWÄSCHE	ROBOTER	0	683220000000001	8992
32	2	15	1	36	INFORMATIK	PROGRAMMIERUNG	GENIE	0	383730000000005	9141
32	2	15	2	24	AKTEUR	DRAMATIK	ZIRKUS	0	207939999999991	3175
32	2	15	3	10	ZOO	BÄR	LÖWE	0	188739999999991	3479
32	2	15	4	37	BEFRAGUNG	MEHRHEIT		0	-1	-1
32	2	15	5	23	OPPOSITION	VERWEIGERUNG	MEINUNG	0	275119999999995	3839
32	2	15	6	22	STROH	WALDBRAND		0	-1	-1
32	2	15	7	7	DONNER	BLITZ	UNWETTER	0	301569999999995	4399
32	2	15	8	11	SCHÄTZUNG	SPEKULATION		0	-1	-1
32	2	15	9	17	KOOPERATION	MITHILFE		0	-1	-1
32	2	15	10	21	AUSEINANDERSETZUNG	ÜBERLEGUNG	HANDGREIFLICH	0	380619999999995	6647
32	2	15	11	39	DESSERT	HONIG	PUDDING	0	1990	3319
32	2	15	12	13	WANDEL	ZWISCHENZEIT		0	-1	-1
32	2	15	13	5	STÜTZE	BEGLEITER	STOCK	0	182280000000005	2702
32	2	15	14	8	GELIEBTE	GEHEIMNIS	HEIMLICH	0	112123999999999	12704
32	2	15	15	40	BEARBEITUNG	HONORAR		0	-1	-1
32	2	15	16	28	BILD	FOTO	FOTO	1	119760000000009	1749
32	2	15	17	16	SONNE	GRAD	HEIS	0	287980000000005	3520
32	2	15	18	31	ERMITTLUNG	SCHULD		0	-1	-1
32	2	15	19	27	KUNST	ARTIST	MUSEUM	0	409539999999991	10583
32	2	15	20	15	TRITT	SOHLE		0	-1	-1
32	2	15	21	29	INTERVENTION	STREIT	STREIT	1	174619999999995	2970
32	2	15	22	35	GOTT	VEREHRUNG	ANBETEN	0	328989999999991	9738
32	2	15	23	1	PYRAMIDE	ARCHITEKTUR	WUNDER	0	288439999999991	3839
32	2	15	24	26	POLIZEI	EINSATZ		0	-1	-1
32	2	15	25	34	PATRIOTISMUS	EXTREMISMUS		0	-1	-1
32	2	15	26	12	TECHNIKER	INGENIEUR	REPARIEREN	0	387160000000009	5930
32	2	15	27	9	SUBKULTUR	UNTERGRUND		0	-1	-1
32	2	15	28	19	ARBEITER	EINKOMMEN	EINKOMMEN	1	163139999999991	8688
32	2	15	29	14	REGIME	ZERSCHLAGUNG	WECHSEL	0	203839999999991	3766
32	2	15	30	2	UNTERSCHRIFT	FORMULAR	ZUSTIMMUNG	0	380739999999991	6367
32	2	15	31	33	TAGEBUCH	BIOGRAPHIE	PROTOKOLL	0	189519999999995	5399
32	2	15	32	25	DRECK	VERUNREINIGUNG	MATSCH	0	186489999999991	2887
32	2	15	33	38	GEGNER	WAFFENSTILLSTAND		0	-1	-1
32	2	15	34	6	MANDANT	RECHT	KUNDE	0	184739999999991	2631
32	2	15	35	20	REGENBOGEN	FARBE	FARBEN	1	136739999999991	2343
32	2	15	36	4	BRILLE	KRAWATTE		0	-1	-1
32	2	15	37	18	ERNÄHRUNG	EIWEIß		0	-1	-1
32	2	15	38	32	FORMEL	BERECHNUNG	CHEMIE	0	4047	5732
32	2	15	39	3	VORSTAND	LEITER		0	-1	-1
32	2	15	40	30	ERDBALL	WELTKARTE		0	-1	-1
32	3	16	1	31	EXEKUTION	ERSCHIEßUNG	HINRICHTUNG	0	208560000000009	4173
32	3	16	2	34	STUDENT	KLAUSUR	KLAUSUR	1	1367.5	3575
32	3	16	3	40	VIRUS	ERREGER	INFEKTION	0	1631.5	4615
32	3	16	4	32	BAUER	FARM		0	-1	-1
32	3	16	5	26	PUBLIKUM	ZUSCHAUER	THEATER	0	221079999999981	4240
32	3	16	6	3	SEE	WASSER	BOOT	0	1881.5	2361
32	3	16	7	19	AFFÄRE	PARTNERSCHAFT		0	-1	-1
32	3	16	8	38	PRIESTER	KATHEDRALE	WANGE	0	255729999999981	3645
32	3	16	9	25	CHARAKTER	OFFENHEIT		0	-1	-1
32	3	16	10	11	PHASE	STADIUM		0	-1	-1
32	3	16	11	1	BEHÖRDE	KÜNDIGUNG	BÜROKRATIE	0	272529999999981	4839
32	3	16	12	23	BOSS	HEMD		0	-1	-1
32	3	16	13	7	KOMMENTAR	PRESSE		0	-1	-1
32	3	16	14	27	ROUTE	HEIMWEG		0	-1	-1
32	3	16	15	10	FLÄCHE	ZENTRUM	GRUNDBESITZ	0	439660000000009	9439
32	3	16	16	13	JOURNALIST	PRESSEFREIHEIT		0	-1	-1
32	3	16	17	24	MODE	HOSE	LADEN	0	532260000000009	6219
32	3	16	18	29	GERICHT	VERHANDLUNG	RICHTER	0	236660000000009	3359
32	3	16	19	35	FREUDE	LUST		0	-1	-1
32	3	16	20	8	BEFUGNIS	ERMÄCHTIGUNG		0	-1	-1
32	3	16	21	2	GEFAHR	HAI		0	-1	-1
32	3	16	22	33	VERGÜTUNG	GELD	LOHN	0	340739999999991	6231
32	3	16	23	37	MÖRDER	SÜNDE		0	-1	-1
32	3	16	24	39	FLIRT	ROMANTIK	CHARME	0	217039999999991	3311
32	3	16	25	12	KAPITALISMUS	KOMMUNISMUS	KOMMUNISMUS	1	1303.5	5943
32	3	16	26	18	ASSISTENT	PROFESSION		0	-1	-1
32	3	16	27	17	JUSTIZ	GLAUBWÜRDIGKEIT	INSTANZ	0	319160000000009	5535
32	3	16	28	16	BIRKE	LAUB	SAMEN	0	281539999999991	3551
32	3	16	29	28	BOOT	MATROSE	SEE	0	144029999999981	2018
32	3	16	30	6	BEVÖLKERUNG	MASSE	ABSTIMMUNG	0	153260000000009	3188
32	3	16	31	5	NATION	EINIGKEIT		0	-1	-1
32	3	16	32	14	KOCH	OFEN	SALZ	0	209770000000019	2887
32	3	16	33	15	VISUM	TOURISMUS	ASYL	0	264760000000009	3647
32	3	16	34	20	ANLAGE	RENDITE		0	-1	-1
32	3	16	35	36	BOMBE	TERRORIST		0	-1	-1
32	3	16	36	9	SCHNITT	FILM	FILM	1	4874.5	6298
32	3	16	37	22	DIREKTION	BESCHLUSS		0	-1	-1
32	3	16	38	4	UNRECHT	BENACHTEILIGUNG		0	-1	-1
32	3	16	39	30	AUSKUNFT	PROPAGANDA		0	-1	-1
32	3	16	40	21	RANG	HIERARCHIE	HIERARCHI	1	319760000000009	19727
32	4	1	1	13	KUGEL	QUADRAT	QUARDRAT	1	252829999999981	5114
32	4	1	2	23	SÄNGER	KÜNSTLER	KONZERT	0	107917000000002	11980
32	4	1	3	10	ABSPRACHE	VERTRAG		0	-1	-1
32	4	1	4	37	ANEKDOTE	WITZ	GESCHICHTE	0	259470000000019	4226
32	4	1	5	31	NÄSSE	GEWITTER	JACKE	0	1774.5	6087
32	4	1	6	21	DEMOKRATIE	SYSTEM	ABSTIMMUNG	0	1351.5	2944
32	4	1	7	24	BEDÜRFNIS	WERBUNG		0	-1	-1
32	4	1	8	25	SPASS	FEIER	FREUDE	0	206370000000019	3151
32	4	1	9	40	PUPPE	KIND	KIND	1	130370000000019	1871
32	4	1	10	8	BARGELD	WERT	INFLATION	0	765579999999981	11975
32	4	1	11	39	SCHAMGEFÜHL	KÖRPER	KÖRPER	1	137229999999981	2818
32	4	1	12	28	URHEBER	KAUSALITÄT	RECHT	0	255670000000019	3459
32	4	1	13	9	FORM	KREIS		0	-1	-1
32	4	1	14	3	STILLE	EINSAMKEIT		0	-1	-1
32	4	1	15	29	MANGEL	VERZICHT		0	-1	-1
32	4	1	16	36	RÜCKSCHRITT	VERGANGENHEIT		0	-1	-1
32	4	1	17	1	PELZ	FUCHS	FUCHS	1	141679999999981	2111
32	4	1	18	30	BEGRIFF	BEDEUTUNG		0	-1	-1
32	4	1	19	14	STERN	WEIHNACHTEN	ALL	0	352770000000019	3999
32	4	1	20	2	MASCHINE	APPARAT		0	-1	-1
32	4	1	21	11	GEHIRN	BEWUSSTSEIN	NERVEN	0	375970000000019	7936
32	4	1	22	38	FÄHIGKEIT	VERANLAGUNG		0	-1	-1
32	4	1	23	27	GRUNDRECHT	VERFASSUNG		0	-1	-1
32	4	1	24	35	FIGUR	BRETT		0	-1	-1
32	4	1	25	20	INFORMATION	INHALT	CENTER	0	288770000000019	3882
32	4	1	26	32	EINGEBUNG	IDEE		0	-1	-1
32	4	1	27	15	BECHER	KAFFEE	KAFFE	1	936270000000019	10266
32	4	1	28	7	ZEITUNG	DRUCK		0	-1	-1
32	4	1	29	12	NUTZEN	KOSTEN		0	-1	-1
32	4	1	30	16	VOGEL	KATZE	LERCHE	0	163070000000019	2510
32	4	1	31	22	LÖSUNG	PROBLEM		0	-1	-1
32	4	1	32	4	STURM	WINDHAUCH	ORKAN	0	1662.5	2349
32	4	1	33	26	SKLAVE	KÖNIG	PEITSCHE	0	222370000000019	3360
32	4	1	34	19	ERDE	STEIN		0	-1	-1
32	4	1	35	17	STAUB	SAUBERKEIT	KORN	0	369570000000019	4495
32	4	1	36	6	CHAOS	STRUKTUR		0	-1	-1
32	4	1	37	34	EMPFEHLUNG	RAT		0	-1	-1
32	4	1	38	5	BERUF	ANERKENNUNG		0	-1	-1
32	4	1	39	18	TRINKSPRUCH	SPRICHWORT	ZITAT	0	259470000000019	4284
32	4	1	40	33	RÜSTUNG	ANGRIFF	KAMPF	0	229070000000019	4830
32	5	2	1	33	ERLÖSUNG	HIMMELREICH	RELIGION	0	213320000000019	3678
32	5	2	2	3	VERLUST	ABNAHME	TOD	0	172679999999981	2056
32	5	2	3	36	AUSWERTUNG	ERGEBNIS		0	-1	-1
32	5	2	4	31	HÄRTE	KRAFT		0	-1	-1
32	5	2	5	1	BLICK	PERSPEKTIVE		0	-1	-1
32	5	2	6	17	VERSCHLEIERUNG	KOPFTUCH	KOPFTUCH	1	226190000000037	4679
32	5	2	7	16	KRITERIUM	AUSWAHL		0	-1	-1
32	5	2	8	26	FRAGE	EINWAND	ANTWORT	0	216679999999981	3590
32	5	2	9	13	TIER	FROSCH	LÖWE	0	170390000000037	2848
32	5	2	10	10	ILLUSION	WAHRNEHMUNG		0	-1	-1
32	5	2	11	30	SPRACHE	AKUSTIK		0	-1	-1
32	5	2	12	19	GEISEL	GEFANGENER	ENTFÜHRER	0	299970000000019	5159
32	5	2	13	35	ANFORDERUNG	SCHWIERIGKEIT		0	-1	-1
32	5	2	14	14	HAUT	BLUT	TAN	0	380390000000037	4351
32	5	2	15	9	GESPENST	ERSCHEINUNG		0	-1	-1
32	5	2	16	34	PRÜFUNG	MISSERFOLG	STUDENT	0	336790000000037	4928
32	5	2	17	28	UHR	KIRCHE	ARMBAND	0	182290000000037	4022
32	5	2	18	39	FASS	KELLER	ÖL	0	350370000000019	4071
32	5	2	19	20	BEGRÜSSUNG	FREUNDLICHKEIT	HANDSCHLAG	0	324790000000037	7887
32	5	2	20	40	POSTKUTSCHE	PFERD	ÜBERFALL	0	243190000000037	3663
32	5	2	21	22	MACHT	HERRSCHER		0	-1	-1
32	5	2	22	24	GNADE	BARMHERZIGKEIT		0	-1	-1
32	5	2	23	2	MALER	PIANIST		0	-1	-1
32	5	2	24	18	SCHMETTERLING	BLÜTE	RAUPE	0	210290000000037	2929
32	5	2	25	32	TRAUM	WIRKLICHKEIT		0	-1	-1
32	5	2	26	27	SCHICKSAL	IRONIE		0	-1	-1
32	5	2	27	21	ANSTAND	SITTE		0	-1	-1
32	5	2	28	29	TAL	WIESE	FLUSS	0	251190000000037	3191
32	5	2	29	6	ZUWACHS	FORTSCHRITT		0	-1	-1
32	5	2	30	23	BUNGALOW	SIEDLUNG	HÜTTE	0	785159999999963	8800
32	5	2	31	25	DISZIPLIN	GEHORSAM	ARMEE	0	213579999999981	3295
32	5	2	32	37	DÄMMERUNG	MORGENGRAUEN		0	-1	-1
32	5	2	33	38	NEFFE	GROSSMUTTER	GROSSMUTTER	1	222390000000037	5751
32	5	2	34	15	SEEGANG	DAMPFER		0	-1	-1
32	5	2	35	7	GRAS	VIEH		0	-1	-1
32	5	2	36	4	KRITIK	ZWEIFEL		0	-1	-1
32	5	2	37	11	EHE	VERLOBUNG	ZUSAMMENHALT	0	411279999999981	6008
32	5	2	38	8	BERG	HÜTTE	HÜTTE	1	176290000000037	2767
32	5	2	39	12	KOMÖDIE	DRAMA		0	-1	-1
32	5	2	40	5	FREUND	VERTRAUEN		0	-1	-1
32	6	3	1	18	GEDÄCHTNIS	ELEFANT	STUDIE	0	2515	3608
32	6	3	2	11	APFEL	PFIRSICH	PFIRSICH	1	244879999999981	4708
32	6	3	3	34	ERDGESCHOSS	DACHBODEN	DACHGESCHOSS	0	1671	3708
32	6	3	4	13	HELDENMUT	TAPFERKEIT		0	-1	-1
32	6	3	5	31	VERGLEICH	GLEICHNIS	GLEICHNIS	1	165359999999963	3262
32	6	3	6	7	NORM	MORAL	INDEX	0	331859999999963	4928
32	6	3	7	8	MEINEID	EHRENHAFTIGKEIT	EHRENHAFT	0	1871	4239
32	6	3	8	30	TAT	ABSICHT		0	-1	-1
32	6	3	9	3	TÄUSCHUNG	ECHTHEIT		0	-1	-1
32	6	3	10	22	ZEIT	URSPRUNG		0	-1	-1
32	6	3	11	24	RICHTER	GERECHTIGKEIT	URTEIL	0	3031	4383
32	6	3	12	39	GESCHREI	PANIK		0	-1	-1
32	6	3	13	32	CHANCE	BEGEGNUNG		0	-1	-1
32	6	3	14	19	GESUNDHEIT	IMPFUNG		0	-1	-1
32	6	3	15	36	JUNGE	MÄDCHEN	MÄDCHEN	1	175179999999981	3816
32	6	3	16	27	ALKOHOL	OPIUM	OPIUM	1	1864	3192
32	6	3	17	16	GEBÄUDE	HOTEL	STOCKWERK	0	229579999999981	3856
32	6	3	18	4	STUHL	SESSEL	LEHEN	0	1496	2280
32	6	3	19	38	DEFINITION	KONZEPT		0	-1	-1
32	6	3	20	40	PLAN	GROSSSTADT		0	-1	-1
32	6	3	21	28	SEGEN	SCHÖPFER	GLAUBE	0	1751	3831
32	6	3	22	33	AUTO	PRESTIGE	FAHRZEUG	0	357429999999981	5612
32	6	3	23	23	ARMUT	ELEND		0	-1	-1
32	6	3	24	1	GIFT	MORD	MORD	1	199209999999963	2822
32	6	3	25	10	LEIDENSCHAFT	KUSS		0	-1	-1
32	6	3	26	5	INDUSTRIE	BRANCHE	BOSS	0	2079	2527
32	6	3	27	17	GEIST	FLASCHE		0	-1	-1
32	6	3	28	6	BESITZ	ANTEIL		0	-1	-1
32	6	3	29	35	PROFIL	QUERSCHNITT	LEBENSLAUF	0	315009999999963	5702
32	6	3	30	37	WOLLE	KLEIDUNG	SCHAF	0	1775	2607
32	6	3	31	26	BEWEIS	TATSACHE		0	-1	-1
32	6	3	32	15	PAPIER	BRIEF	DRUCK	0	1800	2488
32	6	3	33	29	PUDDING	SÜSSIGKEITEN	NACHTISCH	0	133259999999963	2640
32	6	3	34	2	VULKAN	EXPLOSION	EXPLOSION	1	1653	4589
32	6	3	35	21	STOLZ	RUHM		0	-1	-1
32	6	3	36	14	FORDERUNG	GEHALT		0	-1	-1
32	6	3	37	12	DAMPF	LOKOMOTIVE	MASCHINE	0	575179999999981	7032
32	6	3	38	20	LARVE	RAUPE	KÄFER	0	2112	3720
32	6	3	39	25	ZWIELICHT	UNTERWELT		0	-1	-1
32	6	3	40	9	ANSICHT	MEINUNG		0	-1	-1
32	7	4	1	10	ZIEL	RICHTUNG	START	0	2145	3897
32	7	4	2	22	ZIMMER	ECKE	RAUJM	0	175120000000019	2297
32	7	4	3	24	LABYRINTH	SUCHE	ORIENTIERUNG	0	558120000000019	7749
32	7	4	4	21	DIAMANT	GOLD	GOLD	1	157509999999963	2023
32	7	4	5	3	SALAT	GARTEN		0	-1	-1
32	7	4	6	11	AUFGABE	ERLEDIGUNG	LÖSUNG	0	241520000000019	3599
32	7	4	7	7	HIMMEL	FIRMAMENT	ERDE	0	147109999999963	2585
32	7	4	8	6	STIRN	KINN	NACKEN	0	184129999999981	2579
32	7	4	9	4	ANGEBOT	MARKT		0	-1	-1
32	7	4	10	33	BEGABUNG	VERERBUNG		0	-1	-1
32	7	4	11	39	GESCHICHTE	ENTWICKLUNG	EREIGNIS	0	179640000000037	3127
32	7	4	12	17	KLIPPE	ABGRUND		0	-1	-1
32	7	4	13	15	MOOR	SUMPF	SUMPF	1	646120000000019	8329
32	7	4	14	32	DIENER	HALTUNG	KÖNIG	0	174720000000019	2883
32	7	4	15	16	ERFORSCHUNG	PATENT		0	-1	-1
32	7	4	16	40	GENUSS	ZIGARRE	WEIN	0	208079999999981	2419
32	7	4	17	5	MÖNCH	NONNE	NONNE	1	262609999999963	4426
32	7	4	18	30	MUSIKER	AKKORDEON		0	-1	-1
32	7	4	19	9	LAUNE	HUMOR		0	-1	-1
32	7	4	20	23	GEDICHT	LIEBE	KUNST	0	281040000000037	3779
32	7	4	21	19	BETRAG	WECHSEL	GELD	0	243909999999963	2887
32	7	4	22	36	POLIZIST	WACHE	VERHAFTEN	0	179920000000019	3415
32	7	4	23	12	THEORIE	AUSNAHME		0	-1	-1
32	7	4	24	20	ANDEUTUNG	VERDACHT		0	-1	-1
32	7	4	25	37	ANGST	SCHLANGE		0	-1	-1
32	7	4	26	28	GÖTTIN	GEBET	VEREHRUNG	0	1981	5319
32	7	4	27	1	GRUPPE	VERSAMMLUNG		0	-1	-1
32	7	4	28	27	VERRAT	TREUE		0	-1	-1
32	7	4	29	18	BESESSENHEIT	TEUFEL	VERRÜCKT	0	240279999999981	3629
32	7	4	30	38	SAUERSTOFF	LUFT	LUFT	1	127259999999963	1871
32	7	4	31	25	BETTLER	UNGLÜCK	ARM	0	162820000000019	1967
32	7	4	32	2	SCHÜLER	DOZENT	ARBEIT	0	399579999999981	4807
32	7	4	33	14	ERGÄNZUNG	ZUSATZ		0	-1	-1
32	7	4	34	26	DICKICHT	WALD	BUSCH	0	167520000000019	2149
32	7	4	35	34	SCHLEMMER	LECKERBISSEN	GENUSS	0	383609999999963	4829
32	7	4	36	8	GLÜCK	ZUFALL		0	-1	-1
32	7	4	37	13	NAGEL	METALL	HAMMER	0	307120000000019	3663
32	7	4	38	31	MERKMAL	DETAIL		0	-1	-1
32	7	4	39	35	FAHNE	EROBERUNG	MAST	0	298320000000019	3436
32	7	4	40	29	ANFÜHRER	CHEF		0	-1	-1
32	8	5	1	25	SPORT	SCHWEISS	TENNIS	0	221740000000037	3018
32	8	5	2	32	FABRIK	PRODUKTION		0	-1	-1
32	8	5	3	9	KAUFHAUS	SCHAUFENSTER		0	-1	-1
32	8	5	4	22	NATUR	PFLANZE	BAUM	0	170130000000075	2229
32	8	5	5	29	PINSEL	LEINWAND	KUNST	0	202309999999963	2783
32	8	5	6	39	VERLETZUNG	SCHORF	SCHMERZ	0	198309999999963	3335
32	8	5	7	6	GLAUBE	BIBEL	RELIGION	0	374309999999963	5161
32	8	5	8	2	GELENK	KEULE	SCHULTER	0	314380000000075	5729
32	8	5	9	33	REPTIL	ECHSE	KROKODIL	0	269269999999925	4731
32	8	5	10	27	SCHAUSPIEL	BÜHNE	THEATER	0	191909999999963	3295
32	8	5	11	19	SCHULE	HOLZ		0	160530000000075	3783
32	8	5	12	31	AUFTRAG	ARBEIT		0	-1	-1
32	8	5	13	14	ANGABE	ZEUGE		0	-1	-1
32	8	5	14	17	SCHIFF	DOCK	KREUZFAHRT	0	218340000000037	4977
32	8	5	15	7	AUFSTAND	REBELLION	REVOLTE	0	250930000000075	3929
32	8	5	16	24	INFEKTION	SCHMERZEN	SCHMERZ	1	525130000000075	6555
32	8	5	17	11	MÖBEL	LEHNE	LEHNE	1	2190.5	3339
32	8	5	18	34	EREIGNIS	FEST		0	-1	-1
32	8	5	19	18	BAHNHOF	KIOSK	ZUG	0	189540000000037	2343
32	8	5	20	38	FAHRZEUG	KETTE	FLUGZEUG	0	347809999999963	6159
32	8	5	21	15	TROPEN	AMAZONAS	AMAZONAS	1	146340000000037	3431
32	8	5	22	26	FAHRRAD	PEDAL	LENKER	0	195859999999963	2647
32	8	5	23	28	STIFT	KAPPE		0	-1	-1
32	8	5	24	40	FLOTTE	DECK	ADMIRAL	0	137540000000037	2815
32	8	5	25	12	FLOCKEN	SCHNEE	SCHNEE	1	155790000000037	4191
32	8	5	26	16	REISE	KONTINENT		0	-1	-1
32	8	5	27	10	INSTRUMENT	OBOE	OBOE	1	165230000000075	4519
32	8	5	28	36	STRASSE	TEER		0	-1	-1
32	8	5	29	13	GESICHT	MASKE		0	-1	-1
32	8	5	30	37	WEBER	KAMM	KAMM	1	276140000000037	3331
32	8	5	31	20	RIESE	SCHRITT	ZWERG	0	295930000000075	3959
32	8	5	32	3	BRÜCKE	SAN FRANCISCO		0	-1	-1
32	8	5	33	35	GETREIDE	DINKEL	DINKEL	1	166180000000075	2823
32	8	5	34	1	KRUG	BIER	BIER	1	119930000000075	1767
32	8	5	35	30	HEER	INFANTERIE	INFANTERIE	1	125530000000075	4007
32	8	5	36	23	ZÜGEL	WENDE	PFERD	0	160730000000075	2367
32	8	5	37	21	BÜNDNIS	PAKT		0	-1	-1
32	8	5	38	4	MAUER	BRÜSTUNG		0	-1	-1
32	8	5	39	8	HEFT	NOTE		0	-1	-1
32	8	5	40	5	ORCHESTER	KONZERT		0	-1	-1
