## Supplementary material for "Vast amounts of encoded items nullify but do not reverse the effect of sleep on declarative memory": Dataset: PAL_33_1_2.xlsx

### Sheet: Sheet1
VP_Nr	Block	VersioN	counter	pair_code	cue	correct_answer	answer	accuracy	reactiontime1	reactiontime2
33	1	5	1	32	FABRIK	PRODUKTION	PRODUKTION	1	2602.3	4322
33	1	5	2	34	EREIGNIS	FEST		0	-1	-1
33	1	5	3	12	FLOCKEN	SCHNEE	SCHNEE	1	1100.3	2092
33	1	5	4	13	GESICHT	MASKE	AUGE	0	3367.2	4056
33	1	5	5	18	BAHNHOF	KIOSK	KIOSK	1	3102.3	4118
33	1	5	6	19	SCHULE	HOLZ		0	-1	-1
33	1	5	7	10	INSTRUMENT	OBOE	OBOE	1	1422.2	2422
33	1	5	8	40	FLOTTE	DECK	DECK	1	2813.4	4199
33	1	5	9	2	GELENK	KEULE	RATTE	0	5799.3	7159
33	1	5	10	35	GETREIDE	DINKEL	DINKEL	1	297989999999999	3919
33	1	5	11	25	SPORT	SCHWEISS	GESUNDHEIT	0	368939999999999	5407
33	1	5	12	22	NATUR	PFLANZE		0	-1	-1
33	1	5	13	30	HEER	INFANTERIE	INFANTERIE	1	2119.2	4138
33	1	5	14	21	BÜNDNIS	PAKT	ALLIANZ	0	1859.7	3756
33	1	5	15	29	PINSEL	LEINWAND		0	-1	-1
33	1	5	16	20	RIESE	SCHRITT		0	-1	-1
33	1	5	17	37	WEBER	KAMM		0	-1	-1
33	1	5	18	36	STRASSE	TEER	TEER	1	1380.3	2199
33	1	5	19	27	SCHAUSPIEL	BÜHNE	BÜHNE	1	4822.3	6550
33	1	5	20	7	AUFSTAND	REBELLION	REVOLTE	0	3495.2	5583
33	1	5	21	14	ANGABE	ZEUGE		0	-1	-1
33	1	5	22	23	ZÜGEL	WENDE		0	-1	-1
33	1	5	23	11	MÖBEL	LEHNE	SCHRANK	0	1720.8	7339
33	1	5	24	17	SCHIFF	DOCK	DOCK	1	179829999999999	2702
33	1	5	25	16	REISE	KONTINENT		0	-1	-1
33	1	5	26	8	HEFT	NOTE		0	-1	-1
33	1	5	27	31	AUFTRAG	ARBEIT		0	-1	-1
33	1	5	28	5	ORCHESTER	KONZERT		0	-1	-1
33	1	5	29	39	VERLETZUNG	SCHORF	SCHMERZ	0	341970000000001	6208
33	1	5	30	3	BRÜCKE	SAN FRANCISCO	SAN FRANCISCO	1	222110000000001	4446
33	1	5	31	6	GLAUBE	BIBEL	BIBEL	1	181520000000001	2927
33	1	5	32	4	MAUER	BRÜSTUNG		0	-1	-1
33	1	5	33	1	KRUG	BIER	BIER	1	128429999999999	1959
33	1	5	34	28	STIFT	KAPPE	TINTE	0	355629999999999	6009
33	1	5	35	33	REPTIL	ECHSE	KRIECHTIER	0	249829999999999	6679
33	1	5	36	26	FAHRRAD	PEDAL	PEDAL	1	218629999999999	2930
33	1	5	37	9	KAUFHAUS	SCHAUFENSTER	SCHAUFENSTER	1	767129999999999	11831
33	1	5	38	24	INFEKTION	SCHMERZEN	SCHMERZ	1	1733	2959
33	1	5	39	38	FAHRZEUG	KETTE	KETTE	1	165739999999999	2526
33	1	5	40	15	TROPEN	AMAZONAS	AMAZONAS	1	128820000000001	2304
33	2	6	1	31	ORKAN	WIRBEL	WINDBÖHE	0	266639999999991	6578
33	2	6	2	17	REVOLVER	KALIBER	KALIBER	1	2103.5	3743
33	2	6	3	25	AQUARELL	GALERIE	VENRNISAGE	0	495939999999991	8951
33	2	6	4	34	MUSKEL	SEHNE	SEHNE	1	238619999999995	3127
33	2	6	5	40	RADIO	STIMME	SPRECHER	0	2399.5	4415
33	2	6	6	1	UFER	DAMM		0	-1	-1
33	2	6	7	30	BUCH	SCHRIFTSTELLER		0	-1	-1
33	2	6	8	39	LABOR	PIPETTE	VERSUCH	0	1958.5	4151
33	2	6	9	12	ZEUS	HADES	HADES	1	109530000000005	1865
33	2	6	10	10	TANNE	RINDE	NADEL	0	350139999999991	9285
33	2	6	11	27	MUSEUM	ÄGYPTEN		0	-1	-1
33	2	6	12	16	NACHT	SCHEINWERFER		0	-1	-1
33	2	6	13	5	EISENBAHN	SCHIENE		0	-1	-1
33	2	6	14	22	ENERGIE	ÖL	ERDÖL	0	319930000000005	5737
33	2	6	15	11	SCHACH	TURM	TURM	1	415280000000005	6621
33	2	6	16	23	NÄHEN	KREUZSTICH	KREUZ	0	606780000000005	9487
33	2	6	17	21	ARZT	PRAXIS	PATIENT	0	407930000000005	5399
33	2	6	18	37	STRAUSS	TULPEN	TULPEN	1	2399.5	3503
33	2	6	19	32	SCHMIED	HUFEISEN	HUFEISEN	1	217369999999995	4471
33	2	6	20	4	WINTER	UNFALL		0	-1	-1
33	2	6	21	9	HERD	FEUER	FEUER	1	2279.5	4819
33	2	6	22	3	GEBIRGE	EDELWEISS	STEIN	0	617989999999991	7549
33	2	6	23	7	TONNE	REGEN	WASSER	0	5725.5	7373
33	2	6	24	14	HOCHZEIT	ALTAR		0	-1	-1
33	2	6	25	29	GRILLEN	SOMMER	SOMMER	1	1855.5	3775
33	2	6	26	19	THEATER	REIHE	REIHE	1	261089999999991	4694
33	2	6	27	15	GEFÄNGNIS	VERGEHEN	GITTER	0	285380000000005	5799
33	2	6	28	8	FLUGZEUG	TOMATENSAFT		0	-1	-1
33	2	6	29	26	KÜCHE	EIMER		0	-1	-1
33	2	6	30	24	SPIELZEUG	PLASTIK	PLASTIK	1	204330000000005	3227
33	2	6	31	35	KÜSTE	DÜNE	UFER	0	2822	4712
33	2	6	32	38	FISCH	SCHUPPEN		0	-1	-1
33	2	6	33	18	KAMPF	SIEG		0	-1	-1
33	2	6	34	33	LADEN	REKLAME		0	-1	-1
33	2	6	35	2	WEIN	BLUME	TRAUBE	0	9151.5	11199
33	2	6	36	20	RINGE	BAUM		0	-1	-1
33	2	6	37	28	BIBLIOTHEK	SIGNATUR		0	-1	-1
33	2	6	38	6	DYNAMO	LICHT	LICHT	1	1559.5	2415
33	2	6	39	36	INSEKT	LIBELLE		0	-1	-1
33	2	6	40	13	VERORDNUNG	BESCHEID	BEFEHL	0	631939999999991	7455
33	3	7	1	7	BOTSCHAFTER	NATIONALITÄT		0	-1	-1
33	3	7	2	22	SCHLEIM	HAFER		0	-1	-1
33	3	7	3	20	TINTE	BLEISTIFT	BLEISTIFT	1	188160000000009	4689
33	3	7	4	24	DOKTOR	KLINIK		0	-1	-1
33	3	7	5	34	EMANZIPATION	GLEICHSTELLUNG	SELBSTBESTIMMUNG	0	389560000000009	9623
33	3	7	6	28	ENTFÜHRUNG	AUSBEUTE	AUSBEUTE	1	460760000000009	10855
33	3	7	7	32	ZERSTÖRUNG	AUSROTTUNG		0	-1	-1
33	3	7	8	37	MIKROSKOP	BAKTERIEN	BAKTERIEN	1	137960000000009	2923
33	3	7	9	40	ARGUMENT	ENTSCHEIDUNG	ENTSCHEIDUNG	1	430820000000019	7215
33	3	7	10	16	FUSSKNÖCHEL	ARM	ARM	1	323460000000009	4071
33	3	7	11	4	WEISE	ART		0	-1	-1
33	3	7	12	36	VERMITTLUNG	INTERVIEW		0	-1	-1
33	3	7	13	11	ÜBERBLICK	STANDPUNKT	PERSPEKTIVE	0	333489999999991	7719
33	3	7	14	29	ALGEBRA	FUNKTION	PHYSIK	0	531289999999991	8087
33	3	7	15	18	STANGE	STOSS		0	-1	-1
33	3	7	16	30	DARBIETUNG	BEOBACHTUNG		0	-1	-1
33	3	7	17	23	SCHÄDEL	LEICHE	LEICHE	1	313560000000009	6095
33	3	7	18	26	ANTWORT	BEKENNTNIS	FRAGE	0	554939999999991	6648
33	3	7	19	35	HAUSSCHUHE	PFEIFE		0	-1	-1
33	3	7	20	38	ZAUBERER	ENTHÜLLUNG	TRICK	0	7517.5	9046
33	3	7	21	2	KAMMER	GEKLAPPER		0	-1	-1
33	3	7	22	5	ZITRONE	ERDBEERE	BANANE	0	3102.5	4790
33	3	7	23	10	EIFERSUCHT	GRUND		0	-1	-1
33	3	7	24	31	TODESKAMPF	LEBEN		0	-1	-1
33	3	7	25	25	METHODE	VERSUCH	ERGEBNIS	0	595889999999991	8799
33	3	7	26	3	AUSBILDUNG	ZUKUNFT	ZUKUNFT	1	256770000000019	5047
33	3	7	27	12	WHISKY	DUDELSACK	DUDELSACK	1	334360000000009	5580
33	3	7	28	9	STEUER	UNTERSCHLAGUNG	HINTERZIEHUNG	0	308229999999981	9932
33	3	7	29	8	FIEBER	ERSCHÖPFUNG		0	-1	-1
33	3	7	30	17	VERSCHIEDENHEIT	GEGENTEIL	DIFFERENZ	0	193070000000019	4178
33	3	7	31	39	ÄRGER	FEINDSELIGKEIT		0	-1	-1
33	3	7	32	21	KRANKENWAGEN	NOTFALL		0	-1	-1
33	3	7	33	1	HERZLICHKEIT	GEHÄSSIGKEIT		0	-1	-1
33	3	7	34	6	HEKTAR	ZAUN	ZAUN	1	163960000000009	2804
33	3	7	35	19	UMWELT	GEFÄHRDUNG	GEFÄHRDUNG	1	3018.5	9450
33	3	7	36	27	LAWINE	FELSBLOCK	FELSEN	0	243170000000019	3639
33	3	7	37	13	ERFOLG	LEBENSLAUF		0	-1	-1
33	3	7	38	14	PROFESSOR	HOCHSCHULE	ASSISTENT	0	631160000000009	9584
33	3	7	39	33	CHARME	HERZ		0	-1	-1
33	3	7	40	15	SCHLAMM	HÜRDE		0	-1	-1
33	4	8	1	14	LÜGE	WAHRHEIT	WAHRHEIT	1	261679999999981	5816
33	4	8	2	31	VERWALTUNG	GENEHMIGUNG	ENTSCHEIDUNG	0	568770000000019	8103
33	4	8	3	12	ABFALL	SCHMUTZ	MÜLL	0	3716.5	5415
33	4	8	4	39	RÄUBER	DIEBSTAHL		0	-1	-1
33	4	8	5	40	GESTALTUNG	LANDSCHAFT		0	-1	-1
33	4	8	6	6	DICHTER	ZITAT	ZITAT	1	586370000000019	9312
33	4	8	7	17	THEMA	INTERESSE		0	-1	-1
33	4	8	8	15	PLAKAT	HAMMER		0	-1	-1
33	4	8	9	18	BLASE	BAUCH	BAUCH	1	367170000000019	7348
33	4	8	10	30	STRAND	VERGNÜGEN	WELLE	0	441410000000009	7346
33	4	8	11	26	ADMIRAL	WAFFENRUHE		0	-1	-1
33	4	8	12	3	GABEL	SOSSE		0	-1	-1
33	4	8	13	25	STIMMUNG	ATMOSPHÄRE		0	-1	-1
33	4	8	14	9	BEMÜHUNGEN	ANSTRENGUNG		0	-1	-1
33	4	8	15	4	TRANSPORT	LAGER		0	-1	-1
33	4	8	16	22	BEGINN	FOLGE	ENDE	0	339179999999981	7951
33	4	8	17	2	GELEGENHEIT	LIEBSCHAFT		0	-1	-1
33	4	8	18	19	LERCHE	FRÖHLICHKEIT		0	351260000000009	8352
33	4	8	19	20	FLEISCH	RAUBTIER		0	-1	-1
33	4	8	20	33	GETRÄNK	SCHAUM		0	-1	-1
33	4	8	21	13	BÜSTENHALTER	BUSEN	BRUST	0	427860000000009	10286
33	4	8	22	16	PERSON	SCHADEN		0	-1	-1
33	4	8	23	8	FAMILIE	MUTTER	MUTTER	1	136479999999981	2487
33	4	8	24	21	ERMÜDUNG	KREISLAUF		0	-1	-1
33	4	8	25	23	ÄRA	ZEITALTER	ZEITALTER	1	211179999999981	4551
33	4	8	26	37	FISCHER	MEER	OZEAN	0	200779999999981	11232
33	4	8	27	10	IRRTUM	MISSVERSTÄNDNIS		0	-1	-1
33	4	8	28	36	LEERE	DUMPFHEIT		0	-1	-1
33	4	8	29	5	JUNGFRAU	SCHLEIER	SCHLEIER	1	240279999999981	11559
33	4	8	30	7	FENSTER	BEWOHNER	START	0	340279999999981	4869
33	4	8	31	29	SÄUGLING	WIEGE	MILCH	0	487989999999991	7039
33	4	8	32	32	MÜNDIGKEIT	ABHÄNGIGKEIT		0	-1	-1
33	4	8	33	27	ERFAHRUNG	UNWISSENHEIT		0	-1	-1
33	4	8	34	11	REIZ	REAKTION		0	-1	-1
33	4	8	35	1	WOHNUNG	HEIM		0	-1	-1
33	4	8	36	38	PFEFFER	BUTTER	GEWÜRZ	0	187179999999981	4690
33	4	8	37	24	SOZIALIST	PAROLE	PAROLEN	1	3042	5364
33	4	8	38	35	LEICHTIGKEIT	SCHWERKRAFT		0	-1	-1
33	4	8	39	34	ENTSPANNUNG	BEDROHUNG		0	-1	-1
33	4	8	40	28	SCHATTEN	EXISTENZ		0	-1	-1
33	5	9	1	39	ABRECHNUNG	BANKIER	GEHALT	0	583890000000037	11926
33	5	9	2	28	GEMÜT	HEITERKEIT		0	-1	-1
33	5	9	3	17	SONATE	KLAVIER	ORCHESTER	0	278490000000037	5016
33	5	9	4	30	ZUGEHÖRIGKEIT	GENERATION		0	-1	-1
33	5	9	5	38	SEILTÄNZER	SCHWERPUNKT		0	-1	-1
33	5	9	6	31	ANREGUNG	BEISPIEL	KAFFEE	0	318779999999981	4864
33	5	9	7	36	VERZIERUNG	PALAST		0	-1	-1
33	5	9	8	15	BÜCHEREI	VERLEIH	VERLEIH	1	478790000000037	7612
33	5	9	9	8	ANHÄNGER	MEISTER		0	-1	-1
33	5	9	10	20	KUMMER	TRAURIGKEIT		0	-1	-1
33	5	9	11	13	SARG	GRAB	GRAB	1	191470000000019	5140
33	5	9	12	26	DUFT	GERUCH		0	-1	-1
33	5	9	13	4	TÜR	SCHRANK	SCHRANK	1	207270000000019	6473
33	5	9	14	3	GITTER	BESCHRÄNKUNG	KÄFIG	0	4632	6617
33	5	9	15	35	AUFPRALL	FALL		0	-1	-1
33	5	9	16	16	KRANKHEIT	SYMPTOM		0	-1	-1
33	5	9	17	34	REGEL	KOMBINATION		0	-1	-1
33	5	9	18	1	INSTANZ	GESETZGEBUNG	VERHANDLUNG	0	371979999999981	6847
33	5	9	19	25	FINDIGKEIT	EINFALL		0	-1	-1
33	5	9	20	2	GEDULD	KONTROLLE		0	-1	-1
33	5	9	21	22	TAKT	HARFE		0	-1	-1
33	5	9	22	12	HALLE	TURNIER	TURNEN	0	530970000000019	6919
33	5	9	23	27	STRICK	SCHLINGE	SCHLINGE	1	483779999999981	8342
33	5	9	24	29	RHEUMATISMUS	IMMUNITÄT	IMMUNITÄT	1	3992	11920
33	5	9	25	21	ORIENTIERUNG	AUSGANG		0	-1	-1
33	5	9	26	14	VERANSTALTUNG	ÖFFENTLICHKEIT		0	-1	-1
33	5	9	27	9	KOCHTOPF	BÜGELEISEN		0	-1	-1
33	5	9	28	11	GESCHOSS	PFEIL		0	-1	-1
33	5	9	29	37	STUDIUM	WIRTSCHAFT	KLAUSUR	0	528140000000037	8626
33	5	9	30	33	ÄHNLICHKEIT	WIEDERHOLUNG		0	-1	-1
33	5	9	31	32	GLETSCHER	POL	BERG	0	703040000000037	8380
33	5	9	32	5	KAMERAD	OPFER	OPFER	1	1472	2599
33	5	9	33	10	VORTRAG	REDNER		0	-1	-1
33	5	9	34	24	GANGSTER	VERBRECHEN	MORD	0	581420000000019	7592
33	5	9	35	6	BÜRGSCHAFT	VOLLMACHT		0	-1	-1
33	5	9	36	40	GESCHENK	UNDANK		0	-1	-1
33	5	9	37	19	VERBRENNUNG	PROZESSION	WALD	0	9272	11608
33	5	9	38	23	TOTSCHLAG	BRUTALITÄT	BRUTALITÄT	1	7542	10668
33	5	9	39	18	WELLE	FLUT	TSUNAMI	0	304179999999981	8786
33	5	9	40	7	SPRÜHREGEN	FLUSS	TEICH	0	5744	8600
33	6	10	1	30	PASSION	ORGASMUS	ORGASMUS	1	196309999999963	5171
33	6	10	2	1	PROGNOSE	GEWISSHEIT		0	-1	-1
33	6	10	3	25	PARADIES	MENSCH	MENSCH	1	2080	3969
33	6	10	4	27	MONSTER	MUT		0	-1	-1
33	6	10	5	2	KAMERADSCHAFT	PARTNER		0	-1	-1
33	6	10	6	28	ANKÜNDIGUNG	EXAMEN		0	-1	-1
33	6	10	7	29	ZUSPITZUNG	PUNKT	PUNKT	1	577390000000037	9022
33	6	10	8	4	FAHRT	AUTOBAHN		0	-1	-1
33	6	10	9	10	MAGEN	RESTAURANT		0	-1	-1
33	6	10	10	17	KÄFER	RUINE	ARMUT	0	850409999999963	11704
33	6	10	11	8	UMARMUNG	INTEGRATION		0	-1	-1
33	6	10	12	23	SCHNORCHEL	ATLANTIK	ATLANTIK	1	2123.5	4196
33	6	10	13	14	ZUSAMMENHANG	VORZEICHEN		0	-1	-1
33	6	10	14	36	GESCHLECHT	MANN	MÄNNLICH	0	148090000000037	4231
33	6	10	15	21	ELITE	VERMÖGEN		0	-1	-1
33	6	10	16	3	LINIE	BUS		0	-1	-1
33	6	10	17	37	NEUROSE	PSYCHOLOGIE	PSYCHOLOGIE	1	280709999999963	5455
33	6	10	18	39	ERMORDUNG	GESTÄNDNIS	BRUTALITÄT	0	433490000000037	9295
33	6	10	19	33	OPERATION	KOMA		0	-1	-1
33	6	10	20	22	LIEGE	VERANDA	VERANDA	1	378209999999963	8209
33	6	10	21	6	ABSCHLUSS	PROJEKT	STUDIUM	0	725209999999963	9228
33	6	10	22	26	POLITIKER	ZUVERSICHT	PARLAMENT	0	871190000000037	10392
33	6	10	23	24	MAKEL	SELBSTBEWUSSTSEIN	DEFEKT	0	639909999999963	7258
33	6	10	24	35	VERLAUF	ENDUNG		0	-1	-1
33	6	10	25	32	SCHIFFBRUCH	UNGLÜCKSFALL		0	-1	-1
33	6	10	26	12	ZENTIMETER	METER	METER	1	123770000000019	3407
33	6	10	27	18	FASCHIST	IDEOLOGIE	IDEOLOGIE	1	529509999999963	7751
33	6	10	28	13	GENAUIGKEIT	AUFMERKSAMKEIT		0	-1	-1
33	6	10	29	15	PATIENT	THERAPIE	ARZT	0	326309999999963	4343
33	6	10	30	31	SAMT	STOFF	STOFF	1	192809999999963	3366
33	6	10	31	20	SPIRALE	FRUCHTBARKEIT	VERHÜTUNG	0	236190000000037	6050
33	6	10	32	34	VERDROSSENHEIT	RESIGNATION		0	-1	-1
33	6	10	33	7	LOYALITÄT	BRUDER	BRUDER	1	364009999999963	4840
33	6	10	34	38	REDAKTEUR	KORRESPONDENZ	PRESSE	0	330290000000037	6519
33	6	10	35	19	DROGE	VERHEIMLICHUNG	OPIUM	0	226090000000037	4849
33	6	10	36	16	STRICH	SKIZZE		0	-1	-1
33	6	10	37	5	ANZUG	BÖRSE		0	-1	-1
33	6	10	38	9	VOLK	GEMEINDE	GEMEINSCHAFT	0	441609999999963	8424
33	6	10	39	11	DIREKTOR	GESCHÄFT		0	-1	-1
33	6	10	40	40	PEITSCHE	MISSHANDLUNG		0	-1	-1
33	7	11	1	2	UNTAUGLICHKEIT	FAHRER		0	-1	-1
33	7	11	2	39	GEWINNUNG	WERBER		0	-1	-1
33	7	11	3	36	WALZER	GALA		0	-1	-1
33	7	11	4	1	SCHALTER	FLUGHAFEN		0	-1	-1
33	7	11	5	14	LEISTUNG	PROVISION		0	-1	-1
33	7	11	6	24	AUSSCHAU	GIPFEL	PERSPEKTIVE	0	151120000000019	4801
33	7	11	7	9	WAHL	GREMIUM	PARLAMENT	0	485970000000019	7397
33	7	11	8	26	HAND	GESTE		0	-1	-1
33	7	11	9	30	STRATEGIE	NÄHERUNG	ERFOLG	0	542120000000019	7061
33	7	11	10	22	KARTE	HINDERNIS	LAND	0	544729999999981	6907
33	7	11	11	25	PHILOSOPHIE	SINN		0	-1	-1
33	7	11	12	10	ZULASSUNG	NACHWEIS	ANTRAG	0	600709999999963	7775
33	7	11	13	27	DOLCH	STICH	STICH	1	183920000000019	4607
33	7	11	14	23	KATEGORIE	GÜLTIGKEIT		0	-1	-1
33	7	11	15	17	HANDSCHRIFT	BUCHSTABE		0	-1	-1
33	7	11	16	40	WIND	ELEMENT		0	-1	-1
33	7	11	17	20	VATERUNSER	RELIGION	RELIGION	1	289079999999981	8749
33	7	11	18	8	REKORD	ARBEITSLOSIGKEIT	ARBEITSLOSIGKEIT	1	423059999999963	9423
33	7	11	19	28	VERSEUCHUNG	RATTE		0	-1	-1
33	7	11	20	21	GANS	ENTE	ENTE	1	156120000000019	2219
33	7	11	21	6	AMATEUR	HOBBY	HOBBY	1	2388	3421
33	7	11	22	33	STURZ	REGIERUNG	FLUGZEUG	0	539870000000019	7015
33	7	11	23	38	WEG	WILLE	ZIEL	0	498320000000019	6335
33	7	11	24	16	TRAKTOR	LENKSTANGE	LENKHEBEL	0	5267.5	16247
33	7	11	25	13	FEHLTRITT	VERANTWORTUNG		0	-1	-1
33	7	11	26	35	BEHANDLUNG	MANDEL		0	-1	-1
33	7	11	27	4	MEDAILLE	WETTBEWERB		0	-1	-1
33	7	11	28	11	SCHEIDUNG	INSTABILITÄT	TRENNUNG	0	131129999999981	3231
33	7	11	29	31	KOPPEL	STIER		0	-1	-1
33	7	11	30	29	BUDE	KÜHLSCHRANK	KÜHLSCHRANK	1	256729999999981	5223
33	7	11	31	37	HIRTE	SCHAF	SCHAF	1	199909999999963	5735
33	7	11	32	12	ATOM	MOLEKÜL	MOLEKÜL	1	123929999999981	4983
33	7	11	33	19	BEGNADIGUNG	DROHUNG	BARMHERZIGKEIT	0	415109999999963	10431
33	7	11	34	7	BODEN	FUND		0	-1	-1
33	7	11	35	3	COMPUTER	ZEITVERTREIB		0	-1	-1
33	7	11	36	15	ATTRAKTION	WELTWUNDER		0	-1	-1
33	7	11	37	5	INSTITUTION	ABTEILUNG		0	-1	-1
33	7	11	38	34	SYMBOL	WAPPEN	WAPPEN	1	115120000000019	2623
33	7	11	39	18	TREIBSTOFF	KILOMETER	FLUGZEUG	0	645529999999981	11751
33	7	11	40	32	KRAMPF	BEIN	BEIN	1	493529999999981	9063
33	8	12	1	8	KARTELL	KONSENS	EINIGUNG	0	2466.5	6315
33	8	12	2	25	BESTATTUNG	SELBSTMORD	MORD	0	794940000000037	11269
33	8	12	3	24	ALARM	ÜBUNG	PROBE	0	404740000000037	16679
33	8	12	4	21	LIKÖR	SEKT	WHISKEY	0	303869999999925	5591
33	8	12	5	10	ZAUBERKÜNSTLER	TRICK	TRICK	1	212740000000037	3368
33	8	12	6	36	EINSPARUNG	RECHNUNG		0	-1	-1
33	8	12	7	37	INVESTITION	KONZERN	KONZERN	1	280719999999925	4600
33	8	12	8	9	ADER	GESTEIN	STEIN	0	222119999999925	3480
33	8	12	9	34	BLEI	STAHL	STAHL	1	157119999999925	2367
33	8	12	10	17	BEGRÜNDER	PRÄSIDENT		0	-1	-1
33	8	12	11	19	BAHNSTEIG	ANPASSUNG		0	-1	-1
33	8	12	12	13	STAAT	UNTERSTÜTZUNG	PRÄSIDENT	0	627140000000037	8680
33	8	12	13	38	ABEND	MORGEN	MORGEN	1	150219999999925	3789
33	8	12	14	29	MOTOR	INDUSTRIALISIERUNG		0	-1	-1
33	8	12	15	18	PARTY	THEKE	FEIER	0	345159999999963	6900
33	8	12	16	23	JUGEND	SCHWIMMBAD		0	-1	-1
33	8	12	17	14	SCHLAFWANDELN	UNWIRKLICHKEIT		0	-1	-1
33	8	12	18	2	GENIE	MATHEMATIK		0	-1	-1
33	8	12	19	4	KLOSTER	EINSCHRÄNKUNG	EINSAMKEIT	0	526340000000037	9575
33	8	12	20	12	HÖLLE	MYTHOS	KLIPPE	0	588869999999925	8807
33	8	12	21	6	SCHLACHTUNG	SCHWEIN	SCHWEIN	1	279130000000075	4198
33	8	12	22	28	UNSTERBLICHKEIT	AUFERSTEHUNG		0	-1	-1
33	8	12	23	39	ORDNUNG	ZUCHT		0	-1	-1
33	8	12	24	40	KERZE	DOCHT		0	-1	-1
33	8	12	25	3	BEIFALL	APPLAUS	APPLAUS	1	137509999999963	3319
33	8	12	26	32	KOORDINATION	HANDHABUNG		0	-1	-1
33	8	12	27	35	NOTLAGE	DILEMMA	ARMUT	0	109344000000004	13019
33	8	12	28	33	ERÖFFNUNG	GRÜNDUNG		0	-1	-1
33	8	12	29	16	FREUNDIN	ZÄRTLICHKEIT	ZÄRTLICHKEIT	1	433540000000037	7346
33	8	12	30	1	EMPFINDUNG	GELASSENHEIT		0	-1	-1
33	8	12	31	22	PARTEI	ABSTIMMUNG	MITGLIED	0	423140000000037	5927
33	8	12	32	20	HORN	WARNUNG	SCHIFF	0	328669999999925	6199
33	8	12	33	27	BEEINFLUSSUNG	VERMARKTUNG		0	-1	-1
33	8	12	34	11	PROGRAMM	KINO		0	-1	-1
33	8	12	35	5	BINDUNG	BABY	BABY	1	234969999999925	3969
33	8	12	36	7	HIRN	STUDIE	BEWUSSTSEIN	0	603640000000037	8380
33	8	12	37	30	DORF	ISOLATION	SIEDLUNG	0	336730000000075	8388
33	8	12	38	31	REICH	PROFIT		0	-1	-1
33	8	12	39	26	EVOLUTION	ERWEITERUNG	GESCHICHTE	0	539140000000037	11591
33	8	12	40	15	VERHAFTUNG	KLINGE		0	-1	-1
