## Supplementary material for "Vast amounts of encoded items nullify but do not reverse the effect of sleep on declarative memory": Dataset: PAL_33_1_3.xlsx

### Sheet: Sheet1
VP_Nr	Block	VersioN	counter	pair_code	cue	correct_answer	answer	accuracy	reactiontime1	reactiontime2
33	1	5	1	18	BAHNHOF	KIOSK	KIOSK	1	3619.9	5052
33	1	5	2	25	SPORT	SCHWEISS	GESUNDHEIT	0	6267	9096
33	1	5	3	5	ORCHESTER	KONZERT	SONATA	0	3609.9	4751
33	1	5	4	40	FLOTTE	DECK	DECK	1	2262.1	2920
33	1	5	5	28	STIFT	KAPPE	HEFT	0	1939.8	3008
33	1	5	6	23	ZÜGEL	WENDE	PFERD	0	1815	2899
33	1	5	7	6	GLAUBE	BIBEL	BIBEL	1	2381	3468
33	1	5	8	35	GETREIDE	DINKEL	DINKEL	1	1572.4	2492
33	1	5	9	32	FABRIK	PRODUKTION		0	-1	-1
33	1	5	10	8	HEFT	NOTE		0	-1	-1
33	1	5	11	38	FAHRZEUG	KETTE	KETTE	1	1397	2173
33	1	5	12	37	WEBER	KAMM		0	-1	-1
33	1	5	13	24	INFEKTION	SCHMERZEN	GELENK	0	6248	13048
33	1	5	14	12	FLOCKEN	SCHNEE	SCHNEE	1	114239999999999	2056
33	1	5	15	16	REISE	KONTINENT	KONTINENT	1	3184	7872
33	1	5	16	33	REPTIL	ECHSE	KRIECHTIER	0	219989999999999	5658
33	1	5	17	39	VERLETZUNG	SCHORF	SCHMERZ	0	3790.3	5101
33	1	5	18	1	KRUG	BIER	BIER	1	115989999999999	1680
33	1	5	19	26	FAHRRAD	PEDAL	KETTE	0	105460000000001	1856
33	1	5	20	31	AUFTRAG	ARBEIT		0	-1	-1
33	1	5	21	4	MAUER	BRÜSTUNG	SCHLOSS	0	626389999999999	8096
33	1	5	22	13	GESICHT	MASKE		0	-1	-1
33	1	5	23	27	SCHAUSPIEL	BÜHNE	ROMEO	0	500689999999999	6007
33	1	5	24	2	GELENK	KEULE	RHEUMATISMUS	0	500860000000001	10808
33	1	5	25	34	EREIGNIS	FEST		0	-1	-1
33	1	5	26	9	KAUFHAUS	SCHAUFENSTER	VITRINE	0	281089999999999	4651
33	1	5	27	14	ANGABE	ZEUGE		0	-1	-1
33	1	5	28	3	BRÜCKE	SAN FRANCISCO	SAN FRANCISCO	1	117129999999999	3080
33	1	5	29	11	MÖBEL	LEHNE	SCHRANK	0	880410000000001	10831
33	1	5	30	29	PINSEL	LEINWAND	AQUARELL	0	2288	6400
33	1	5	31	20	RIESE	SCHRITT		0	-1	-1
33	1	5	32	21	BÜNDNIS	PAKT	ALLIANZ	0	6319	8255
33	1	5	33	19	SCHULE	HOLZ		0	-1	-1
33	1	5	34	30	HEER	INFANTERIE	INFANTERIE	1	182289999999999	3999
33	1	5	35	36	STRASSE	TEER		0	-1	-1
33	1	5	36	7	AUFSTAND	REBELLION	REVOLTE	0	1919	4015
33	1	5	37	22	NATUR	PFLANZE		0	-1	-1
33	1	5	38	10	INSTRUMENT	OBOE	OBOE	1	138010000000001	2032
33	1	5	39	15	TROPEN	AMAZONAS		0	-1	-1
33	1	5	40	17	SCHIFF	DOCK	DOCK	1	132539999999999	1960
33	2	6	1	20	RINGE	BAUM	HOCHZEIT	0	4847	12087
33	2	6	2	26	KÜCHE	EIMER	BÜGELEISEN	0	1879	16167
33	2	6	3	35	KÜSTE	DÜNE	MEER	0	3063	6783
33	2	6	4	24	SPIELZEUG	PLASTIK	PLASTIK	1	197260000000009	3263
33	2	6	5	37	STRAUSS	TULPEN	TULPEN	1	341519999999995	4703
33	2	6	6	29	GRILLEN	SOMMER	SOMMER	1	5367	6159
33	2	6	7	27	MUSEUM	ÄGYPTEN		0	-1	-1
33	2	6	8	8	FLUGZEUG	TOMATENSAFT	PASSAGIER	0	3238.5	8207
33	2	6	9	1	UFER	DAMM		0	-1	-1
33	2	6	10	10	TANNE	RINDE	NADELN	0	245110000000009	5037
33	2	6	11	6	DYNAMO	LICHT	LICHT	1	112719999999995	2055
33	2	6	12	12	ZEUS	HADES	HADES	1	100819999999995	1720
33	2	6	13	7	TONNE	REGEN	WASSER	0	1328	2336
33	2	6	14	5	EISENBAHN	SCHIENE		0	-1	-1
33	2	6	15	25	AQUARELL	GALERIE	AUSSTELLUNG	0	3983	10279
33	2	6	16	36	INSEKT	LIBELLE		0	-1	-1
33	2	6	17	4	WINTER	UNFALL	WEIN	0	3807	5015
33	2	6	18	22	ENERGIE	ÖL	ERDÖL	0	469519999999995	9735
33	2	6	19	3	GEBIRGE	EDELWEISS	HIMALAYA	0	185630000000005	5315
33	2	6	20	11	SCHACH	TURM	MATT	0	584280000000005	7079
33	2	6	21	14	HOCHZEIT	ALTAR		0	-1	-1
33	2	6	22	28	BIBLIOTHEK	SIGNATUR	AUSLEIHE	0	497519999999995	7075
33	2	6	23	30	BUCH	SCHRIFTSTELLER		0	-1	-1
33	2	6	24	33	LADEN	REKLAME	VITRINE	0	2975	4677
33	2	6	25	2	WEIN	BLUME	TRAUBE	0	378369999999995	5409
33	2	6	26	16	NACHT	SCHEINWERFER		0	-1	-1
33	2	6	27	40	RADIO	STIMME	SPRECHER	0	141519999999995	3639
33	2	6	28	34	MUSKEL	SEHNE	SEHNE	1	165389999999991	3135
33	2	6	29	31	ORKAN	WIRBEL	WINDBÖHE	0	2863	8455
33	2	6	30	21	ARZT	PRAXIS	PATIENT	0	1879	4088
33	2	6	31	32	SCHMIED	HUFEISEN	HUFEISEN	1	1471	2735
33	2	6	32	19	THEATER	REIHE	REIHE	1	304719999999995	5127
33	2	6	33	18	KAMPF	SIEG	ARMEE	0	4271	14287
33	2	6	34	23	NÄHEN	KREUZSTICH		0	-1	-1
33	2	6	35	15	GEFÄNGNIS	VERGEHEN	GITTER	0	139560000000009	2255
33	2	6	36	38	FISCH	SCHUPPEN	OZEAN	0	244589999999991	4016
33	2	6	37	13	VERORDNUNG	BESCHEID		0	-1	-1
33	2	6	38	39	LABOR	PIPETTE	PIPETTE	1	600819999999995	10560
33	2	6	39	17	REVOLVER	KALIBER	KALIBER	1	222160000000009	3438
33	2	6	40	9	HERD	FEUER	FEUER	1	1681.5	2584
33	3	7	1	15	SCHLAMM	HÜRDE		0	-1	-1
33	3	7	2	38	ZAUBERER	ENTHÜLLUNG		0	-1	-1
33	3	7	3	39	ÄRGER	FEINDSELIGKEIT		0	-1	-1
33	3	7	4	17	VERSCHIEDENHEIT	GEGENTEIL		0	-1	-1
33	3	7	5	8	FIEBER	ERSCHÖPFUNG		0	-1	-1
33	3	7	6	19	UMWELT	GEFÄHRDUNG	GEFAHR	0	179010000000009	3882
33	3	7	7	3	AUSBILDUNG	ZUKUNFT	ZUKUNFT	1	194329999999981	3399
33	3	7	8	36	VERMITTLUNG	INTERVIEW		0	-1	-1
33	3	7	9	21	KRANKENWAGEN	NOTFALL		0	-1	-1
33	3	7	10	31	TODESKAMPF	LEBEN	LEBEN	1	203020000000019	9574
33	3	7	11	35	HAUSSCHUHE	PFEIFE		0	-1	-1
33	3	7	12	28	ENTFÜHRUNG	AUSBEUTE	ABLÖSE	0	459920000000019	9695
33	3	7	13	18	STANGE	STOSS	EISEN	0	324729999999981	6711
33	3	7	14	22	SCHLEIM	HAFER		0	-1	-1
33	3	7	15	12	WHISKY	DUDELSACK	DUDELSACK	1	209460000000009	4128
33	3	7	16	2	KAMMER	GEKLAPPER		0	-1	-1
33	3	7	17	29	ALGEBRA	FUNKTION	PHYSIK	0	227920000000019	4871
33	3	7	18	9	STEUER	UNTERSCHLAGUNG	HINTERZIEHUNG	0	721520000000019	10671
33	3	7	19	5	ZITRONE	ERDBEERE	BANANE	0	220460000000009	3471
33	3	7	20	40	ARGUMENT	ENTSCHEIDUNG	ENTSCHEIDUNG	1	841520000000019	11151
33	3	7	21	24	DOKTOR	KLINIK		0	358329999999981	6760
33	3	7	22	37	MIKROSKOP	BAKTERIEN	BAKTERIEN	1	140629999999981	3086
33	3	7	23	10	EIFERSUCHT	GRUND		0	-1	-1
33	3	7	24	26	ANTWORT	BEKENNTNIS	FRAGE	0	142970000000019	2527
33	3	7	25	1	HERZLICHKEIT	GEHÄSSIGKEIT		0	-1	-1
33	3	7	26	13	ERFOLG	LEBENSLAUF		0	-1	-1
33	3	7	27	25	METHODE	VERSUCH	ERGEBNIS	0	353579999999981	8975
33	3	7	28	4	WEISE	ART		0	-1	-1
33	3	7	29	20	TINTE	BLEISTIFT	BLEISTIFT	1	183120000000019	4055
33	3	7	30	14	PROFESSOR	HOCHSCHULE	INGENIEUR	0	476720000000019	7294
33	3	7	31	7	BOTSCHAFTER	NATIONALITÄT		0	-1	-1
33	3	7	32	16	FUSSKNÖCHEL	ARM	ARM	1	193220000000019	4228
33	3	7	33	27	LAWINE	FELSBLOCK	FELSEN	0	159120000000019	2810
33	3	7	34	6	HEKTAR	ZAUN	ZAUN	1	141220000000019	2244
33	3	7	35	34	EMANZIPATION	GLEICHSTELLUNG	SELBSTBESTIMMUNG	0	170029999999981	10615
33	3	7	36	23	SCHÄDEL	LEICHE	LEICHE	1	2150	5898
33	3	7	37	32	ZERSTÖRUNG	AUSROTTUNG	RATTE	0	529220000000019	8684
33	3	7	38	11	ÜBERBLICK	STANDPUNKT	PERSPEKTIVE	0	6537.5	8431
33	3	7	39	30	DARBIETUNG	BEOBACHTUNG		0	-1	-1
33	3	7	40	33	CHARME	HERZ		0	-1	-1
33	4	8	1	10	IRRTUM	MISSVERSTÄNDNIS	FEHLER	0	326079999999981	6970
33	4	8	2	36	LEERE	DUMPFHEIT		0	-1	-1
33	4	8	3	18	BLASE	BAUCH	BAUCH	1	300729999999981	5159
33	4	8	4	32	MÜNDIGKEIT	ABHÄNGIGKEIT		0	-1	-1
33	4	8	5	21	ERMÜDUNG	KREISLAUF		0	-1	-1
33	4	8	6	34	ENTSPANNUNG	BEDROHUNG		0	-1	-1
33	4	8	7	14	LÜGE	WAHRHEIT	WAHRHEIT	1	208629999999981	3334
33	4	8	8	38	PFEFFER	BUTTER	GEWÜRZ	0	170329999999981	3567
33	4	8	9	29	SÄUGLING	WIEGE	ENTBINDUNG	0	431129999999981	11047
33	4	8	10	9	BEMÜHUNGEN	ANSTRENGUNG		0	-1	-1
33	4	8	11	27	ERFAHRUNG	UNWISSENHEIT		0	-1	-1
33	4	8	12	20	FLEISCH	RAUBTIER		0	-1	-1
33	4	8	13	5	JUNGFRAU	SCHLEIER	SCHLEIER	1	2991.5	11271
33	4	8	14	33	GETRÄNK	SCHAUM	WASSER	0	506760000000009	11223
33	4	8	15	2	GELEGENHEIT	LIEBSCHAFT		0	-1	-1
33	4	8	16	13	BÜSTENHALTER	BUSEN	BRUST	0	2663.5	7247
33	4	8	17	16	PERSON	SCHADEN		0	-1	-1
33	4	8	18	11	REIZ	REAKTION		0	-1	-1
33	4	8	19	15	PLAKAT	HAMMER		0	-1	-1
33	4	8	20	3	GABEL	SOSSE		0	-1	-1
33	4	8	21	25	STIMMUNG	ATMOSPHÄRE		0	-1	-1
33	4	8	22	4	TRANSPORT	LAGER		0	-1	-1
33	4	8	23	23	ÄRA	ZEITALTER	ZEITALTER	1	2994.5	5080
33	4	8	24	35	LEICHTIGKEIT	SCHWERKRAFT		0	-1	-1
33	4	8	25	17	THEMA	INTERESSE		0	-1	-1
33	4	8	26	24	SOZIALIST	PAROLE	PAROLE	1	452429999999981	5629
33	4	8	27	8	FAMILIE	MUTTER	MUTTER	1	187939999999991	2791
33	4	8	28	26	ADMIRAL	WAFFENRUHE	ARMEE	0	1270.5	7838
33	4	8	29	39	RÄUBER	DIEBSTAHL		0	-1	-1
33	4	8	30	7	FENSTER	BEWOHNER		0	-1	-1
33	4	8	31	40	GESTALTUNG	LANDSCHAFT		0	-1	-1
33	4	8	32	12	ABFALL	SCHMUTZ		0	-1	-1
33	4	8	33	19	LERCHE	FRÖHLICHKEIT		0	-1	-1
33	4	8	34	31	VERWALTUNG	GENEHMIGUNG	ENTSCHEIDUNG	0	2983.5	6271
33	4	8	35	28	SCHATTEN	EXISTENZ	EXISTENZ	1	501539999999991	7927
33	4	8	36	37	FISCHER	MEER	OZEAN	0	6239.5	8423
33	4	8	37	6	DICHTER	ZITAT	ZITAT	1	2119.5	5205
33	4	8	38	30	STRAND	VERGNÜGEN		0	-1	-1
33	4	8	39	22	BEGINN	FOLGE		0	-1	-1
33	4	8	40	1	WOHNUNG	HEIM		0	-1	-1
33	5	9	1	39	ABRECHNUNG	BANKIER	ARBEIT	0	416959999999963	5881
33	5	9	2	4	TÜR	SCHRANK	SCHRANK	1	1567.5	3951
33	5	9	3	15	BÜCHEREI	VERLEIH		0	-1	-1
33	5	9	4	2	GEDULD	KONTROLLE		0	-1	-1
33	5	9	5	6	BÜRGSCHAFT	VOLLMACHT		0	-1	-1
33	5	9	6	24	GANGSTER	VERBRECHEN	KONSENS	0	948059999999963	13269
33	5	9	7	8	ANHÄNGER	MEISTER		0	-1	-1
33	5	9	8	40	GESCHENK	UNDANK	SCHLEIFE	0	1871.5	4799
33	5	9	9	23	TOTSCHLAG	BRUTALITÄT	BRUTALITÄT	1	1767.5	5335
33	5	9	10	34	REGEL	KOMBINATION	FRAU	0	601559999999963	6639
33	5	9	11	16	KRANKHEIT	SYMPTOM		0	-1	-1
33	5	9	12	33	ÄHNLICHKEIT	WIEDERHOLUNG	DIFFERENZ	0	6543.5	8991
33	5	9	13	21	ORIENTIERUNG	AUSGANG		0	-1	-1
33	5	9	14	32	GLETSCHER	POL		0	-1	-1
33	5	9	15	37	STUDIUM	WIRTSCHAFT	KLAUSUR	0	443879999999981	6337
33	5	9	16	26	DUFT	GERUCH		0	-1	-1
33	5	9	17	31	ANREGUNG	BEISPIEL		0	-1	-1
33	5	9	18	22	TAKT	HARFE	HARPE	1	641370000000019	12829
33	5	9	19	7	SPRÜHREGEN	FLUSS	FLUSS	1	699170000000019	11535
33	5	9	20	35	AUFPRALL	FALL		0	-1	-1
33	5	9	21	11	GESCHOSS	PFEIL		0	-1	-1
33	5	9	22	3	GITTER	BESCHRÄNKUNG	GEFÄNGNIS	0	2959.5	6615
33	5	9	23	38	SEILTÄNZER	SCHWERPUNKT		0	-1	-1
33	5	9	24	18	WELLE	FLUT		0	-1	-1
33	5	9	25	9	KOCHTOPF	BÜGELEISEN	BÜGELEISEN	1	319879999999981	8407
33	5	9	26	36	VERZIERUNG	PALAST		0	-1	-1
33	5	9	27	12	HALLE	TURNIER		0	-1	-1
33	5	9	28	1	INSTANZ	GESETZGEBUNG		0	-1	-1
33	5	9	29	28	GEMÜT	HEITERKEIT		0	-1	-1
33	5	9	30	14	VERANSTALTUNG	ÖFFENTLICHKEIT	ÖFFENTLICHKEIT	1	8711.5	11383
33	5	9	31	17	SONATE	KLAVIER	ORCHESTER	0	3524.5	7693
33	5	9	32	29	RHEUMATISMUS	IMMUNITÄT	IMMUNITÄT	1	763370000000019	12609
33	5	9	33	10	VORTRAG	REDNER		0	-1	-1
33	5	9	34	27	STRICK	SCHLINGE	SCHLINGE	1	3927.5	6399
33	5	9	35	20	KUMMER	TRAURIGKEIT	LEID	0	453729999999981	5065
33	5	9	36	19	VERBRENNUNG	PROZESSION		0	-1	-1
33	5	9	37	13	SARG	GRAB	MORD	0	517570000000019	6471
33	5	9	38	25	FINDIGKEIT	EINFALL		0	-1	-1
33	5	9	39	5	KAMERAD	OPFER	OPFER	1	330379999999981	5299
33	5	9	40	30	ZUGEHÖRIGKEIT	GENERATION		0	-1	-1
33	6	10	1	15	PATIENT	THERAPIE	ARZT	0	552959999999963	7929
33	6	10	2	7	LOYALITÄT	BRUDER	BRUDER	1	204759999999963	3431
33	6	10	3	5	ANZUG	BÖRSE	MACHT	0	539979999999981	11234
33	6	10	4	16	STRICH	SKIZZE		0	-1	-1
33	6	10	5	27	MONSTER	MUT		0	-1	-1
33	6	10	6	39	ERMORDUNG	GESTÄNDNIS	GESTÄNDNIS	1	6056	9920
33	6	10	7	24	MAKEL	SELBSTBEWUSSTSEIN		0	-1	-1
33	6	10	8	17	KÄFER	RUINE	VERWÜSTUNG	0	282379999999981	10047
33	6	10	9	31	SAMT	STOFF	STOFF	1	193559999999963	2770
33	6	10	10	20	SPIRALE	FRUCHTBARKEIT	VERHÜTUNG	0	482959999999963	9570
33	6	10	11	22	LIEGE	VERANDA	VERANDA	1	206229999999981	7018
33	6	10	12	34	VERDROSSENHEIT	RESIGNATION		0	-1	-1
33	6	10	13	37	NEUROSE	PSYCHOLOGIE	PSYCHOLOGIE	1	216759999999963	4431
33	6	10	14	23	SCHNORCHEL	ATLANTIK	ATLANTIK	1	534629999999981	7119
33	6	10	15	21	ELITE	VERMÖGEN		0	-1	-1
33	6	10	16	36	GESCHLECHT	MANN	MÄNNLICH	0	189579999999981	3655
33	6	10	17	30	PASSION	ORGASMUS	ORGASMUS	1	147970000000019	2959
33	6	10	18	38	REDAKTEUR	KORRESPONDENZ	KRIEG	0	656770000000019	7879
33	6	10	19	11	DIREKTOR	GESCHÄFT	UNTERNEHMEN	0	458370000000019	7767
33	6	10	20	12	ZENTIMETER	METER	METER	1	107179999999981	1767
33	6	10	21	18	FASCHIST	IDEOLOGIE	IDEOLOGIE	1	281290000000037	4786
33	6	10	22	13	GENAUIGKEIT	AUFMERKSAMKEIT		0	-1	-1
33	6	10	23	35	VERLAUF	ENDUNG		0	-1	-1
33	6	10	24	25	PARADIES	MENSCH	MENSCH	1	1365.5	2295
33	6	10	25	2	KAMERADSCHAFT	PARTNER		0	-1	-1
33	6	10	26	4	FAHRT	AUTOBAHN	SCHIFF	0	377270000000019	6551
33	6	10	27	26	POLITIKER	ZUVERSICHT		0	-1	-1
33	6	10	28	9	VOLK	GEMEINDE		0	-1	-1
33	6	10	29	28	ANKÜNDIGUNG	EXAMEN		0	-1	-1
33	6	10	30	33	OPERATION	KOMA		0	-1	-1
33	6	10	31	40	PEITSCHE	MISSHANDLUNG	ERNIEDRIGUNG	0	237570000000019	5810
33	6	10	32	1	PROGNOSE	GEWISSHEIT	WETTER	0	553270000000019	8244
33	6	10	33	10	MAGEN	RESTAURANT	BLASE	0	101592999999998	12415
33	6	10	34	14	ZUSAMMENHANG	VORZEICHEN		0	-1	-1
33	6	10	35	29	ZUSPITZUNG	PUNKT	PUNKT	1	264079999999981	3776
33	6	10	36	8	UMARMUNG	INTEGRATION		0	-1	-1
33	6	10	37	32	SCHIFFBRUCH	UNGLÜCKSFALL		0	-1	-1
33	6	10	38	19	DROGE	VERHEIMLICHUNG	OPIUM	0	1887.5	3287
33	6	10	39	6	ABSCHLUSS	PROJEKT		0	-1	-1
33	6	10	40	3	LINIE	BUS		0	-1	-1
33	7	11	1	31	KOPPEL	STIER		0	-1	-1
33	7	11	2	13	FEHLTRITT	VERANTWORTUNG		0	-1	-1
33	7	11	3	37	HIRTE	SCHAF	SCHAF	1	262890000000037	8149
33	7	11	4	28	VERSEUCHUNG	RATTE		0	-1	-1
33	7	11	5	34	SYMBOL	WAPPEN	WAPPEN	1	2048	3316
33	7	11	6	12	ATOM	MOLEKÜL	MOLEKÜL	1	108290000000037	4119
33	7	11	7	24	AUSSCHAU	GIPFEL	PERSPEKTIVE	0	139479999999981	3587
33	7	11	8	5	INSTITUTION	ABTEILUNG		0	-1	-1
33	7	11	9	9	WAHL	GREMIUM	GREMIUM	1	910970000000019	18255
33	7	11	10	14	LEISTUNG	PROVISION	BELOHNUNG	0	4583.5	9207
33	7	11	11	3	COMPUTER	ZEITVERTREIB		0	-1	-1
33	7	11	12	32	KRAMPF	BEIN	BEIN	1	425579999999981	7352
33	7	11	13	10	ZULASSUNG	NACHWEIS		0	-1	-1
33	7	11	14	4	MEDAILLE	WETTBEWERB		0	-1	-1
33	7	11	15	6	AMATEUR	HOBBY	HOBBY	1	1712	2783
33	7	11	16	2	UNTAUGLICHKEIT	FAHRER		0	-1	-1
33	7	11	17	35	BEHANDLUNG	MANDEL	SYMPTOM	0	314229999999981	6013
33	7	11	18	17	HANDSCHRIFT	BUCHSTABE		0	-1	-1
33	7	11	19	27	DOLCH	STICH	STICH	1	131170000000019	2692
33	7	11	20	11	SCHEIDUNG	INSTABILITÄT	TRENNUNG	0	1995	3603
33	7	11	21	29	BUDE	KÜHLSCHRANK	KÜHLSCHRANK	1	1296	4760
33	7	11	22	23	KATEGORIE	GÜLTIGKEIT		0	-1	-1
33	7	11	23	20	VATERUNSER	RELIGION	RELIGION	1	520409999999963	6968
33	7	11	24	19	BEGNADIGUNG	DROHUNG		0	-1	-1
33	7	11	25	8	REKORD	ARBEITSLOSIGKEIT	ARBEITSLOSIGKEIT	1	219079999999981	7420
33	7	11	26	36	WALZER	GALA		0	-1	-1
33	7	11	27	15	ATTRAKTION	WELTWUNDER		0	-1	-1
33	7	11	28	22	KARTE	HINDERNIS		0	-1	-1
33	7	11	29	7	BODEN	FUND		0	-1	-1
33	7	11	30	39	GEWINNUNG	WERBER	MINERAL	0	796779999999981	14454
33	7	11	31	18	TREIBSTOFF	KILOMETER	FLUGZEUG	0	412240000000037	5589
33	7	11	32	26	HAND	GESTE		0	-1	-1
33	7	11	33	40	WIND	ELEMENT		0	-1	-1
33	7	11	34	21	GANS	ENTE	ENTE	1	1091	1560
33	7	11	35	25	PHILOSOPHIE	SINN	SINN	1	10680	11480
33	7	11	36	33	STURZ	REGIERUNG		0	-1	-1
33	7	11	37	16	TRAKTOR	LENKSTANGE	LENKHEBEL	0	2593	5309
33	7	11	38	1	SCHALTER	FLUGHAFEN		0	-1	-1
33	7	11	39	30	STRATEGIE	NÄHERUNG	VERKAUF	0	267390000000037	9991
33	7	11	40	38	WEG	WILLE	ZIEL	0	1656	2432
33	8	12	1	23	JUGEND	SCHWIMMBAD		0	-1	-1
33	8	12	2	33	ERÖFFNUNG	GRÜNDUNG		0	-1	-1
33	8	12	3	34	BLEI	STAHL	STAHL	1	207709999999963	2989
33	8	12	4	14	SCHLAFWANDELN	UNWIRKLICHKEIT		0	-1	-1
33	8	12	5	11	PROGRAMM	KINO		0	-1	-1
33	8	12	6	10	ZAUBERKÜNSTLER	TRICK	TRICK	1	2167	6919
33	8	12	7	37	INVESTITION	KONZERN	KONZERN	1	2279	3727
33	8	12	8	21	LIKÖR	SEKT		0	-1	-1
33	8	12	9	26	EVOLUTION	ERWEITERUNG	GESCHICHTE	0	159109999999963	3618
33	8	12	10	29	MOTOR	INDUSTRIALISIERUNG	AUTO	0	8532	9500
33	8	12	11	39	ORDNUNG	ZUCHT		0	-1	-1
33	8	12	12	31	REICH	PROFIT		0	-1	-1
33	8	12	13	25	BESTATTUNG	SELBSTMORD		0	-1	-1
33	8	12	14	40	KERZE	DOCHT		0	-1	-1
33	8	12	15	9	ADER	GESTEIN	GESTEIN	1	304319999999925	6792
33	8	12	16	17	BEGRÜNDER	PRÄSIDENT		0	-1	-1
33	8	12	17	5	BINDUNG	BABY	BABY	1	167209999999963	2760
33	8	12	18	1	EMPFINDUNG	GELASSENHEIT		0	-1	-1
33	8	12	19	16	FREUNDIN	ZÄRTLICHKEIT	ZÄRTLICHKEIT	1	1471	3631
33	8	12	20	8	KARTELL	KONSENS	KONSENS	1	466269999999925	8135
33	8	12	21	13	STAAT	UNTERSTÜTZUNG		0	-1	-1
33	8	12	22	32	KOORDINATION	HANDHABUNG		0	-1	-1
33	8	12	23	18	PARTY	THEKE	FEIER	0	394009999999963	6244
33	8	12	24	7	HIRN	STUDIE	STUDIE	1	289990000000037	8504
33	8	12	25	24	ALARM	ÜBUNG		0	-1	-1
33	8	12	26	2	GENIE	MATHEMATIK		0	-1	-1
33	8	12	27	4	KLOSTER	EINSCHRÄNKUNG	ABGRENZUNG	0	8866	11946
33	8	12	28	6	SCHLACHTUNG	SCHWEIN	SCHWEIN	1	181309999999963	3239
33	8	12	29	3	BEIFALL	APPLAUS	APPLAUS	1	1584	3832
33	8	12	30	15	VERHAFTUNG	KLINGE		0	-1	-1
33	8	12	31	27	BEEINFLUSSUNG	VERMARKTUNG		0	-1	-1
33	8	12	32	38	ABEND	MORGEN		0	-1	-1
33	8	12	33	12	HÖLLE	MYTHOS		0	-1	-1
33	8	12	34	35	NOTLAGE	DILEMMA		0	-1	-1
33	8	12	35	28	UNSTERBLICHKEIT	AUFERSTEHUNG		0	-1	-1
33	8	12	36	20	HORN	WARNUNG	SCHIFF	0	638319999999925	7368
33	8	12	37	30	DORF	ISOLATION	BUNGALOW	0	583009999999963	7438
33	8	12	38	22	PARTEI	ABSTIMMUNG		0	-1	-1
33	8	12	39	19	BAHNSTEIG	ANPASSUNG	UMBAU	0	431109999999963	6423
33	8	12	40	36	EINSPARUNG	RECHNUNG		0	-1	-1
