## Supplementary material for "Vast amounts of encoded items nullify but do not reverse the effect of sleep on declarative memory": Dataset: PAL_33_2_2.xlsx

### Sheet: Sheet1
VP_Nr	Block	VersioN	counter	pair_code	cue	correct_answer	answer	accuracy	reactiontime1	reactiontime2
33	1	13	1	3	OZEAN	KRABBE	ATLANTIK	0	4535.7	7431
33	1	13	2	21	REVOLUTION	WIDERSTAND	AUFSTAND	0	2118.6	4424
33	1	13	3	36	KLEINIGKEIT	WAAGE		0	-1	-1
33	1	13	4	13	ZAHLUNG	QUITTUNG		0	-1	-1
33	1	13	5	6	BEGEISTERUNG	GEFÜHL		0	-1	-1
33	1	13	6	4	SPRECHER	AUFRUF	RADIO	0	2150.6	4742
33	1	13	7	24	ENTSCHLOSSENHEIT	DURCHSETZUNG		0	-1	-1
33	1	13	8	10	MILCH	KÄSE	KÄSE	1	2477.8	7225
33	1	13	9	32	KLEIDERSCHRANK	HANDSCHUH	HANDSCHUH	1	1973.9	4059
33	1	13	10	27	SUBSTANZ	SEELE	SEELE	1	3281.7	4239
33	1	13	11	20	ZAHL	PHYSIK	PHYSIK	1	4737.7	6489
33	1	13	12	16	TRAINING	PULS	SPORT	0	11559.7	12975
33	1	13	13	28	NACHRICHT	GEBURTSTAG		0	-1	-1
33	1	13	14	39	FREILASSUNG	AUFENTHALT		0	-1	-1
33	1	13	15	37	FLAMME	LEUCHTE	FEUER	0	5543.7	6608
33	1	13	16	7	KRANZ	NEST	ROSE	0	261839999999999	4639
33	1	13	17	15	VERBRÜDERUNG	ENTSCHULDIGUNG		0	-1	-1
33	1	13	18	30	HASS	GEFECHT		0	-1	-1
33	1	13	19	12	TRAINER	STIL		0	-1	-1
33	1	13	20	1	WAHNSINN	ANSTALT		0	-1	-1
33	1	13	21	35	ZUCKER	SPEISE		0	-1	-1
33	1	13	22	38	SUBMISSION	ERNIEDRIGUNG		0	-1	-1
33	1	13	23	34	FRAU	BLUSE	MANN	0	258389999999999	6815
33	1	13	24	9	STALL	KUH	KUH	1	210660000000001	3361
33	1	13	25	2	PARK	VEGETATION		0	-1	-1
33	1	13	26	23	STREIK	KONFLIKT		0	-1	-1
33	1	13	27	14	MUSIK	OPER		0	-1	-1
33	1	13	28	29	KONJUNKTUR	DIAGNOSE		0	-1	-1
33	1	13	29	22	WIEDERHERSTELLUNG	VERSCHLECHTERUNG		0	-1	-1
33	1	13	30	17	WAFFE	KRIEG	SCHWERT	0	310379999999999	5328
33	1	13	31	8	BEWUNDERUNG	SCHÖNHEIT		0	-1	-1
33	1	13	32	40	REGENSCHIRM	BEDARF		0	-1	-1
33	1	13	33	31	TEICH	ÜBERSCHWEMMUNG	ÜBERSCHWEMMUNG	1	643179999999999	11391
33	1	13	34	11	DOKUMENT	BESCHEINIGUNG		0	-1	-1
33	1	13	35	18	BEWERTUNG	KELLNERIN		0	-1	-1
33	1	13	36	26	KUNSTWERK	AUFMACHUNG		0	-1	-1
33	1	13	37	19	INSEL	URLAUBER		0	-1	-1
33	1	13	38	5	AUFTAKT	SPIEL	START	0	426379999999999	6858
33	1	13	39	33	SENDER	NOTIZ	RADIO	0	363789999999999	5037
33	1	13	40	25	GERICHTSHOF	UNWAHRHEIT	RICHTER	0	532379999999999	7064
33	2	14	1	11	PRÄDIKAT	PRIMA	VERB	0	390689999999991	8611
33	2	14	2	10	SCHMUGGEL	IMPORT		0	-1	-1
33	2	14	3	38	ZELT	ZIRKUS	ZIRKUS	1	133469999999995	2656
33	2	14	4	40	LEBER	ORGAN	ORGAN	1	156789999999991	2400
33	2	14	5	14	WANGE	CHRIST	CHRISTUS	0	247910000000009	9648
33	2	14	6	34	NACHBARSCHAFT	HECKE		0	-1	-1
33	2	14	7	26	RASSE	NATIONALIST		0	-1	-1
33	2	14	8	33	KNOBLAUCH	VAMPIR	VAMPIR	1	1663	3455
33	2	14	9	27	HINDERUNG	SIEGEL	KARTE	0	706389999999991	10856
33	2	14	10	5	GANG	TOR		0	-1	-1
33	2	14	11	18	KONFRONTATION	RACHE		0	-1	-1
33	2	14	12	7	VORBEREITUNG	VERÖFFENTLICHUNG		0	-1	-1
33	2	14	13	1	GEMEINSCHAFT	ZUSAMMENARBEIT	STAAT	0	627139999999991	9758
33	2	14	14	15	LAMM	MITTAGESSEN	MITTAGESSEN	1	3141	6519
33	2	14	15	23	FLÜCHTLING	ASYL	ASYL	1	130489999999991	3189
33	2	14	16	39	GESELLSCHAFT	EINHEIT	EINIGKEIT	0	313089999999991	7319
33	2	14	17	3	IDIOT	UNSINN		0	-1	-1
33	2	14	18	4	INFLATION	ENTWERTUNG	ENTWERTUNG	1	499189999999991	7472
33	2	14	19	16	FREUNDSCHAFT	GEFÄHRTE		0	-1	-1
33	2	14	20	19	MINIMUM	NOTWENDIGKEIT		0	-1	-1
33	2	14	21	9	INTENSIVSTATION	KRANKENHAUS	UNFALL	0	227889999999991	4347
33	2	14	22	30	DIAKONIE	VERSORGUNG	TRANSPORT	0	6259	8159
33	2	14	23	29	FAUST	GEWALT	GEWALT	1	149110000000009	3107
33	2	14	24	24	VATER	VORBILD	VORBILD	1	480810000000009	9272
33	2	14	25	13	URLAUB	AUSFALL		0	-1	-1
33	2	14	26	31	TOD	NOTWEHR		0	-1	-1
33	2	14	27	17	TECHNOLOGIE	GEHIRNWÄSCHE	FORTSCHRITT	0	855889999999991	10895
33	2	14	28	35	LIST	NAZI		0	-1	-1
33	2	14	29	12	UNHEIL	ALPTRAUM		0	-1	-1
33	2	14	30	8	EXPERIMENT	UNTERSUCHUNG	DURCHFÜHRUNG	0	793510000000009	11343
33	2	14	31	20	ERKLÄRUNG	WISSENSCHAFT		0	-1	-1
33	2	14	32	2	SOLO	MUSIKINSTRUMENT		0	-1	-1
33	2	14	33	36	SÄUFER	WIRT	WIRT	1	696430000000005	11855
33	2	14	34	22	AUTOR	ERFINDUNG		0	-1	-1
33	2	14	35	32	SCHLUSSFOLGERUNG	KONSEQUENZ		0	-1	-1
33	2	14	36	28	SCHLÄGER	KRIMINALITÄT		0	-1	-1
33	2	14	37	6	LIMIT	MAXIMUM	MAXIMUM	1	313310000000009	5409
33	2	14	38	21	UNABHÄNGIGKEIT	SELBSTBESTIMMUNG	SELBSTBESTIMMUNG	1	212110000000009	5249
33	2	14	39	37	PARLAMENT	KANZLER	KANZLER	1	239110000000009	4679
33	2	14	40	25	FRIEDEN	ALLIANZ	KRIEG	0	390310000000009	5059
33	3	15	1	5	STÜTZE	BEGLEITER		0	-1	-1
33	3	15	2	29	INTERVENTION	STREIT	STAAT	0	283920000000019	6479
33	3	15	3	18	ERNÄHRUNG	EIWEIß	EIWEISS	1	1686.5	13103
33	3	15	4	6	MANDANT	RECHT	VERTEIDIGUNG	0	3207.5	8735
33	3	15	5	21	AUSEINANDERSETZUNG	ÜBERLEGUNG		0	-1	-1
33	3	15	6	30	ERDBALL	WELTKARTE	GLOBUS	0	2175	3843
33	3	15	7	23	OPPOSITION	VERWEIGERUNG		0	-1	-1
33	3	15	8	25	DRECK	VERUNREINIGUNG		0	-1	-1
33	3	15	9	34	PATRIOTISMUS	EXTREMISMUS	NATIONALISMUS	0	203920000000019	9039
33	3	15	10	1	PYRAMIDE	ARCHITEKTUR	ARCHITEKTUR	1	127110000000009	5791
33	3	15	11	3	VORSTAND	LEITER	CHEF	0	619910000000009	15687
33	3	15	12	35	GOTT	VEREHRUNG	HERRSCHER	0	408539999999991	13655
33	3	15	13	40	BEARBEITUNG	HONORAR		0	-1	-1
33	3	15	14	36	INFORMATIK	PROGRAMMIERUNG		0	-1	-1
33	3	15	15	27	KUNST	ARTIST	ARTIST	1	847920000000019	10343
33	3	15	16	13	WANDEL	ZWISCHENZEIT		0	-1	-1
33	3	15	17	31	ERMITTLUNG	SCHULD		0	-1	-1
33	3	15	18	8	GELIEBTE	GEHEIMNIS		0	-1	-1
33	3	15	19	19	ARBEITER	EINKOMMEN	LOHN	0	650110000000009	10049
33	3	15	20	32	FORMEL	BERECHNUNG	CHEMIE	0	245910000000009	4919
33	3	15	21	24	AKTEUR	DRAMATIK		0	-1	-1
33	3	15	22	14	REGIME	ZERSCHLAGUNG		0	419710000000009	4981
33	3	15	23	33	TAGEBUCH	BIOGRAPHIE	BIOGRAPHIE	1	241510000000009	5123
33	3	15	24	39	DESSERT	HONIG	PUDDING	0	231510000000009	5119
33	3	15	25	7	DONNER	BLITZ	BLITZ	1	160320000000019	2651
33	3	15	26	10	ZOO	BÄR	BÄR	1	187110000000009	3297
33	3	15	27	15	TRITT	SOHLE		0	-1	-1
33	3	15	28	4	BRILLE	KRAWATTE	GESICHT	0	203120000000019	3503
33	3	15	29	16	SONNE	GRAD		0	-1	-1
33	3	15	30	26	POLIZEI	EINSATZ		0	-1	-1
33	3	15	31	38	GEGNER	WAFFENSTILLSTAND		0	-1	-1
33	3	15	32	9	SUBKULTUR	UNTERGRUND		0	-1	-1
33	3	15	33	28	BILD	FOTO		0	-1	-1
33	3	15	34	12	TECHNIKER	INGENIEUR		0	-1	-1
33	3	15	35	17	KOOPERATION	MITHILFE		0	-1	-1
33	3	15	36	22	STROH	WALDBRAND	WALDBRAND	1	223920000000019	7451
33	3	15	37	11	SCHÄTZUNG	SPEKULATION		0	-1	-1
33	3	15	38	2	UNTERSCHRIFT	FORMULAR	FORMULAR	1	747110000000009	12455
33	3	15	39	20	REGENBOGEN	FARBE	FARBEN	1	241510000000009	4503
33	3	15	40	37	BEFRAGUNG	MEHRHEIT		0	-1	-1
33	4	16	1	35	FREUDE	LUST		0	-1	-1
33	4	16	2	23	BOSS	HEMD	HEMD	1	200720000000019	2703
33	4	16	3	20	ANLAGE	RENDITE		0	-1	-1
33	4	16	4	25	CHARAKTER	OFFENHEIT	OFFENHEIT	1	377520000000019	8863
33	4	16	5	16	BIRKE	LAUB	LAUB	1	477539999999991	6464
33	4	16	6	4	UNRECHT	BENACHTEILIGUNG		0	-1	-1
33	4	16	7	34	STUDENT	KLAUSUR	KLAUSUR	1	159020000000019	2819
33	4	16	8	27	ROUTE	HEIMWEG		0	-1	-1
33	4	16	9	1	BEHÖRDE	KÜNDIGUNG		0	-1	-1
33	4	16	10	19	AFFÄRE	PARTNERSCHAFT	BEZIEHUNG	0	231120000000019	7714
33	4	16	11	2	GEFAHR	HAI		0	-1	-1
33	4	16	12	38	PRIESTER	KATHEDRALE	KATHEDRAL	1	305779999999981	11847
33	4	16	13	26	PUBLIKUM	ZUSCHAUER		0	-1	-1
33	4	16	14	30	AUSKUNFT	PROPAGANDA		0	-1	-1
33	4	16	15	14	KOCH	OFEN	MÜTZE	0	481420000000019	11862
33	4	16	16	33	VERGÜTUNG	GELD		0	-1	-1
33	4	16	17	28	BOOT	MATROSE	MATROSE	1	662220000000019	8142
33	4	16	18	17	JUSTIZ	GLAUBWÜRDIGKEIT	RICHTER	0	401660000000009	5746
33	4	16	19	9	SCHNITT	FILM		0	-1	-1
33	4	16	20	3	SEE	WASSER	MEER	0	201920000000019	10031
33	4	16	21	15	VISUM	TOURISMUS	REISE	0	187939999999991	11271
33	4	16	22	6	BEVÖLKERUNG	MASSE		0	-1	-1
33	4	16	23	22	DIREKTION	BESCHLUSS	CHEF	0	485970000000019	5590
33	4	16	24	11	PHASE	STADIUM		0	-1	-1
33	4	16	25	5	NATION	EINIGKEIT		0	-1	-1
33	4	16	26	32	BAUER	FARM		0	-1	-1
33	4	16	27	13	JOURNALIST	PRESSEFREIHEIT	ZEITUNG	0	300739999999991	5728
33	4	16	28	10	FLÄCHE	ZENTRUM	KREIS	0	731039999999991	12702
33	4	16	29	7	KOMMENTAR	PRESSE	ZEITUNG	0	253920000000019	6151
33	4	16	30	39	FLIRT	ROMANTIK		0	-1	-1
33	4	16	31	18	ASSISTENT	PROFESSION	PROFESSOR	0	255829999999981	6135
33	4	16	32	37	MÖRDER	SÜNDE		0	-1	-1
33	4	16	33	12	KAPITALISMUS	KOMMUNISMUS	KOMMUNISMUS	1	121989999999991	4356
33	4	16	34	8	BEFUGNIS	ERMÄCHTIGUNG		0	-1	-1
33	4	16	35	24	MODE	HOSE	HOSE	1	681939999999991	9526
33	4	16	36	36	BOMBE	TERRORIST	TERRORIST	1	149379999999981	3372
33	4	16	37	31	EXEKUTION	ERSCHIEßUNG	HINRICHTUNG	0	330629999999981	11973
33	4	16	38	40	VIRUS	ERREGER	KRANKHEIT	0	922160000000009	10959
33	4	16	39	29	GERICHT	VERHANDLUNG		0	-1	-1
33	4	16	40	21	RANG	HIERARCHIE		0	-1	-1
33	5	1	1	15	BECHER	KAFFEE	KAFFEE	1	355140000000037	5538
33	5	1	2	19	ERDE	STEIN	STEIN	1	794940000000037	13244
33	5	1	3	27	GRUNDRECHT	VERFASSUNG	VERFASSUNG	1	277690000000037	10967
33	5	1	4	6	CHAOS	STRUKTUR	ORDNUNG	0	144740000000037	4463
33	5	1	5	13	KUGEL	QUADRAT	WÜRFEL	0	730320000000019	9167
33	5	1	6	37	ANEKDOTE	WITZ	WITZ	1	1527.5	2271
33	5	1	7	5	BERUF	ANERKENNUNG		0	-1	-1
33	5	1	8	39	SCHAMGEFÜHL	KÖRPER	KÖRPER	1	216990000000037	4168
33	5	1	9	18	TRINKSPRUCH	SPRICHWORT	SPRICHWORT	1	332340000000037	5342
33	5	1	10	3	STILLE	EINSAMKEIT		0	-1	-1
33	5	1	11	34	EMPFEHLUNG	RAT		0	-1	-1
33	5	1	12	26	SKLAVE	KÖNIG		0	-1	-1
33	5	1	13	32	EINGEBUNG	IDEE		0	-1	-1
33	5	1	14	29	MANGEL	VERZICHT	BEDÜRFNIS	0	372740000000037	6592
33	5	1	15	20	INFORMATION	INHALT		0	-1	-1
33	5	1	16	31	NÄSSE	GEWITTER	REGEN	0	530040000000037	6799
33	5	1	17	36	RÜCKSCHRITT	VERGANGENHEIT		0	-1	-1
33	5	1	18	16	VOGEL	KATZE		0	-1	-1
33	5	1	19	24	BEDÜRFNIS	WERBUNG	MANGEL	0	273470000000019	4714
33	5	1	20	25	SPASS	FEIER	FEIER	1	819659999999963	10695
33	5	1	21	14	STERN	WEIHNACHTEN	WEIHNACHTEN	1	2199	4839
33	5	1	22	35	FIGUR	BRETT		0	-1	-1
33	5	1	23	28	URHEBER	KAUSALITÄT	AUTOR	0	525429999999981	6599
33	5	1	24	9	FORM	KREIS	KREIS	1	309540000000037	6871
33	5	1	25	2	MASCHINE	APPARAT	APPARAT	1	2087.5	4871
33	5	1	26	4	STURM	WINDHAUCH		0	-1	-1
33	5	1	27	8	BARGELD	WERT		0	-1	-1
33	5	1	28	40	PUPPE	KIND	KIND	1	270359999999963	3778
33	5	1	29	30	BEGRIFF	BEDEUTUNG		0	-1	-1
33	5	1	30	33	RÜSTUNG	ANGRIFF	KRIEG	0	2751.5	3959
33	5	1	31	7	ZEITUNG	DRUCK	REDAKTION	0	3999.5	6108
33	5	1	32	21	DEMOKRATIE	SYSTEM	DIKTATUR	0	426140000000037	6162
33	5	1	33	12	NUTZEN	KOSTEN		0	-1	-1
33	5	1	34	38	FÄHIGKEIT	VERANLAGUNG		0	-1	-1
33	5	1	35	22	LÖSUNG	PROBLEM	PROBLEM	1	728640000000037	10369
33	5	1	36	23	SÄNGER	KÜNSTLER		0	-1	-1
33	5	1	37	11	GEHIRN	BEWUSSTSEIN	BEWUSSTSEIN	1	262640000000037	8629
33	5	1	38	10	ABSPRACHE	VERTRAG		0	-1	-1
33	5	1	39	17	STAUB	SAUBERKEIT	SCHMUTZ	0	314920000000019	8134
33	5	1	40	1	PELZ	FUCHS	FUCHS	1	245640000000037	3469
33	6	2	1	27	SCHICKSAL	IRONIE		0	-1	-1
33	6	2	2	8	BERG	HÜTTE	HÜTTE	1	221470000000019	4046
33	6	2	3	13	TIER	FROSCH		0	-1	-1
33	6	2	4	5	FREUND	VERTRAUEN		0	-1	-1
33	6	2	5	1	BLICK	PERSPEKTIVE	PERSPEKTIVE	1	385770000000019	6386
33	6	2	6	7	GRAS	VIEH	KUH	0	536470000000019	12909
33	6	2	7	32	TRAUM	WIRKLICHKEIT	REALITÄT	0	1830.5	4982
33	6	2	8	14	HAUT	BLUT		0	-1	-1
33	6	2	9	9	GESPENST	ERSCHEINUNG		0	-1	-1
33	6	2	10	22	MACHT	HERRSCHER		0	-1	-1
33	6	2	11	29	TAL	WIESE	WIESE	1	138979999999981	2263
33	6	2	12	12	KOMÖDIE	DRAMA	DRAMA	1	494370000000019	8001
33	6	2	13	15	SEEGANG	DAMPFER		0	-1	-1
33	6	2	14	21	ANSTAND	SITTE		0	-1	-1
33	6	2	15	33	ERLÖSUNG	HIMMELREICH		0	-1	-1
33	6	2	16	26	FRAGE	EINWAND	ANTWORT	0	139170000000019	4097
33	6	2	17	25	DISZIPLIN	GEHORSAM		0	-1	-1
33	6	2	18	31	HÄRTE	KRAFT	KRAFT	1	419170000000019	9757
33	6	2	19	4	KRITIK	ZWEIFEL		0	-1	-1
33	6	2	20	6	ZUWACHS	FORTSCHRITT	EVOLUTION	0	381570000000019	7073
33	6	2	21	23	BUNGALOW	SIEDLUNG	DORF	0	197370000000019	4819
33	6	2	22	3	VERLUST	ABNAHME		0	-1	-1
33	6	2	23	17	VERSCHLEIERUNG	KOPFTUCH	KOPFTUCH	1	337570000000019	5863
33	6	2	24	34	PRÜFUNG	MISSERFOLG		0	-1	-1
33	6	2	25	18	SCHMETTERLING	BLÜTE		0	-1	-1
33	6	2	26	24	GNADE	BARMHERZIGKEIT	BARMHERZIGKEIT	1	280229999999981	5400
33	6	2	27	30	SPRACHE	AKUSTIK		0	-1	-1
33	6	2	28	19	GEISEL	GEFANGENER	GEFANGENER	1	12383.5	14975
33	6	2	29	2	MALER	PIANIST		0	299970000000019	6945
33	6	2	30	28	UHR	KIRCHE	ZEIT	0	2613.5	4039
33	6	2	31	11	EHE	VERLOBUNG	SCHEIDUNG	0	210170000000019	3829
33	6	2	32	20	BEGRÜSSUNG	FREUNDLICHKEIT		0	-1	-1
33	6	2	33	37	DÄMMERUNG	MORGENGRAUEN	ABENDGRAUEN	0	13047.5	15447
33	6	2	34	39	FASS	KELLER	WEIN	0	368770000000019	5897
33	6	2	35	16	KRITERIUM	AUSWAHL		0	-1	-1
33	6	2	36	38	NEFFE	GROSSMUTTER	ONKEL	0	487970000000019	6311
33	6	2	37	40	POSTKUTSCHE	PFERD	PFERD	1	2023.5	3247
33	6	2	38	35	ANFORDERUNG	SCHWIERIGKEIT		0	-1	-1
33	6	2	39	36	AUSWERTUNG	ERGEBNIS	METHODEN	0	490090000000037	8463
33	6	2	40	10	ILLUSION	WAHRNEHMUNG		0	-1	-1
33	7	3	1	9	ANSICHT	MEINUNG		0	-1	-1
33	7	3	2	32	CHANCE	BEGEGNUNG	GELEGENHEIT	0	295179999999981	7521
33	7	3	3	31	VERGLEICH	GLEICHNIS		0	-1	-1
33	7	3	4	25	ZWIELICHT	UNTERWELT	HÖLLE	0	455970000000019	10583
33	7	3	5	10	LEIDENSCHAFT	KUSS	LIEBE	0	358370000000019	5647
33	7	3	6	23	ARMUT	ELEND		0	-1	-1
33	7	3	7	4	STUHL	SESSEL	TISCH	0	833570000000019	10515
33	7	3	8	1	GIFT	MORD	MORD	1	288379999999981	4219
33	7	3	9	18	GEDÄCHTNIS	ELEFANT		0	-1	-1
33	7	3	10	28	SEGEN	SCHÖPFER	GOTT	0	183970000000019	3687
33	7	3	11	14	FORDERUNG	GEHALT		0	-1	-1
33	7	3	12	36	JUNGE	MÄDCHEN	MÄDCHEN	1	111770000000019	3031
33	7	3	13	12	DAMPF	LOKOMOTIVE	LOKOMOTIVE	1	187179999999981	5111
33	7	3	14	34	ERDGESCHOSS	DACHBODEN	DACHGESCHOSS	0	243170000000019	6749
33	7	3	15	17	GEIST	FLASCHE		0	-1	-1
33	7	3	16	8	MEINEID	EHRENHAFTIGKEIT	EHRE	0	5491.5	7329
33	7	3	17	3	TÄUSCHUNG	ECHTHEIT	BETRUG	0	478170000000019	6039
33	7	3	18	26	BEWEIS	TATSACHE		0	-1	-1
33	7	3	19	15	PAPIER	BRIEF	SCHULE	0	460779999999981	5911
33	7	3	20	33	AUTO	PRESTIGE	PRESTIGE	1	128770000000019	3479
33	7	3	21	38	DEFINITION	KONZEPT		0	-1	-1
33	7	3	22	35	PROFIL	QUERSCHNITT	GESICH	0	362979999999981	5529
33	7	3	23	40	PLAN	GROSSSTADT		0	-1	-1
33	7	3	24	21	STOLZ	RUHM		0	-1	-1
33	7	3	25	19	GESUNDHEIT	IMPFUNG	IMPFUNG	1	387170000000019	7581
33	7	3	26	22	ZEIT	URSPRUNG		0	-1	-1
33	7	3	27	37	WOLLE	KLEIDUNG	KLEIDUNG	1	448959999999963	6099
33	7	3	28	7	NORM	MORAL		0	-1	-1
33	7	3	29	27	ALKOHOL	OPIUM		0	-1	-1
33	7	3	30	6	BESITZ	ANTEIL		0	-1	-1
33	7	3	31	29	PUDDING	SÜSSIGKEITEN	SÜSSIGKEIT	1	169179999999981	11549
33	7	3	32	24	RICHTER	GERECHTIGKEIT	GESETZ	0	205920000000019	4318
33	7	3	33	5	INDUSTRIE	BRANCHE		0	-1	-1
33	7	3	34	39	GESCHREI	PANIK		0	-1	-1
33	7	3	35	16	GEBÄUDE	HOTEL	HOTEL	1	180970000000019	2585
33	7	3	36	30	TAT	ABSICHT		0	-1	-1
33	7	3	37	11	APFEL	PFIRSICH	PFIRSICH	1	397579999999981	7421
33	7	3	38	20	LARVE	RAUPE	RAUPE	1	210029999999981	4281
33	7	3	39	2	VULKAN	EXPLOSION	EXPLOSION	1	139929999999981	3671
33	7	3	40	13	HELDENMUT	TAPFERKEIT		0	-1	-1
33	8	4	1	12	THEORIE	AUSNAHME	PRAXIS	0	479059999999963	6340
33	8	4	2	15	MOOR	SUMPF	SUMPF	1	164780000000075	3512
33	8	4	3	19	BETRAG	WECHSEL	RÜCKGELD	0	5992	10336
33	8	4	4	14	ERGÄNZUNG	ZUSATZ		0	-1	-1
33	8	4	5	6	STIRN	KINN		0	-1	-1
33	8	4	6	18	BESESSENHEIT	TEUFEL		0	-1	-1
33	8	4	7	20	ANDEUTUNG	VERDACHT		0	-1	-1
33	8	4	8	11	AUFGABE	ERLEDIGUNG		0	-1	-1
33	8	4	9	23	GEDICHT	LIEBE	ZITAT	0	316509999999963	5693
33	8	4	10	35	FAHNE	EROBERUNG	EROBERUNG	1	333780000000075	6530
33	8	4	11	37	ANGST	SCHLANGE		0	-1	-1
33	8	4	12	28	GÖTTIN	GEBET	VEREHRUNG	0	7248	10896
33	8	4	13	13	NAGEL	METALL	METALL	1	4303	8767
33	8	4	14	25	BETTLER	UNGLÜCK		0	-1	-1
33	8	4	15	38	SAUERSTOFF	LUFT	LUFT	1	212859999999963	3095
33	8	4	16	31	MERKMAL	DETAIL	EIGENSCHAFT	0	1624	4416
33	8	4	17	22	ZIMMER	ECKE	ECKE	1	208780000000075	2945
33	8	4	18	3	SALAT	GARTEN		0	-1	-1
33	8	4	19	21	DIAMANT	GOLD	GOLD	1	1296	1904
33	8	4	20	5	MÖNCH	NONNE	NONNE	1	114380000000075	1944
33	8	4	21	7	HIMMEL	FIRMAMENT		0	-1	-1
33	8	4	22	39	GESCHICHTE	ENTWICKLUNG	EVOLUTION	0	233959999999963	5375
33	8	4	23	27	VERRAT	TREUE	TREUE	1	272780000000075	5488
33	8	4	24	29	ANFÜHRER	CHEF	CHEF	1	3496	4800
33	8	4	25	26	DICKICHT	WALD	WALD	1	4616	5935
33	8	4	26	8	GLÜCK	ZUFALL		0	-1	-1
33	8	4	27	36	POLIZIST	WACHE		0	-1	-1
33	8	4	28	4	ANGEBOT	MARKT		0	-1	-1
33	8	4	29	40	GENUSS	ZIGARRE		0	-1	-1
33	8	4	30	10	ZIEL	RICHTUNG	WEG	0	3569.5	5288
33	8	4	31	16	ERFORSCHUNG	PATENT		0	-1	-1
33	8	4	32	34	SCHLEMMER	LECKERBISSEN		0	-1	-1
33	8	4	33	9	LAUNE	HUMOR		0	-1	-1
33	8	4	34	33	BEGABUNG	VERERBUNG		0	-1	-1
33	8	4	35	24	LABYRINTH	SUCHE	SUCHE	1	355890000000037	4983
33	8	4	36	17	KLIPPE	ABGRUND	HÖLLE	0	181090000000037	6036
33	8	4	37	2	SCHÜLER	DOZENT		0	-1	-1
33	8	4	38	1	GRUPPE	VERSAMMLUNG		0	-1	-1
33	8	4	39	32	DIENER	HALTUNG	HALTUNG	1	148780000000075	2608
33	8	4	40	30	MUSIKER	AKKORDEON	SONATA	0	379980000000075	6108
