## Supplementary material for "Vast amounts of encoded items nullify but do not reverse the effect of sleep on declarative memory": Dataset: PAL_33_2_3.xlsx

### Sheet: Sheet1
VP_Nr	Block	VersioN	counter	pair_code	cue	correct_answer	answer	accuracy	reactiontime1	reactiontime2
33	1	13	1	28	NACHRICHT	GEBURTSTAG	HANDY	0	3473.3	5809
33	1	13	2	12	TRAINER	STIL		0	-1	-1
33	1	13	3	8	BEWUNDERUNG	SCHÖNHEIT		0	-1	-1
33	1	13	4	10	MILCH	KÄSE	KÄSE	1	3279.1	5167
33	1	13	5	20	ZAHL	PHYSIK	PHYSIK	1	2111.1	5207
33	1	13	6	13	ZAHLUNG	QUITTUNG	ARBEIT	0	2495.1	3863
33	1	13	7	39	FREILASSUNG	AUFENTHALT		0	-1	-1
33	1	13	8	22	WIEDERHERSTELLUNG	VERSCHLECHTERUNG		0	-1	-1
33	1	13	9	30	HASS	GEFECHT		0	-1	-1
33	1	13	10	14	MUSIK	OPER		0	-1	-1
33	1	13	11	7	KRANZ	NEST		0	-1	-1
33	1	13	12	21	REVOLUTION	WIDERSTAND		0	-1	-1
33	1	13	13	5	AUFTAKT	SPIEL		0	-1	-1
33	1	13	14	9	STALL	KUH	KUH	1	173510000000001	2415
33	1	13	15	32	KLEIDERSCHRANK	HANDSCHUH	HANDSCHUH	1	210939999999999	4807
33	1	13	16	23	STREIK	KONFLIKT		0	-1	-1
33	1	13	17	25	GERICHTSHOF	UNWAHRHEIT	RICHTER	0	236939999999999	3873
33	1	13	18	35	ZUCKER	SPEISE	HONIG	0	14790.9	16479
33	1	13	19	38	SUBMISSION	ERNIEDRIGUNG		0	-1	-1
33	1	13	20	3	OZEAN	KRABBE	ATLANTIK	0	1509.3	4309
33	1	13	21	37	FLAMME	LEUCHTE		0	-1	-1
33	1	13	22	2	PARK	VEGETATION		0	-1	-1
33	1	13	23	15	VERBRÜDERUNG	ENTSCHULDIGUNG		0	-1	-1
33	1	13	24	26	KUNSTWERK	AUFMACHUNG	MALER	0	3399.3	7035
33	1	13	25	18	BEWERTUNG	KELLNERIN		0	-1	-1
33	1	13	26	6	BEGEISTERUNG	GEFÜHL		0	-1	-1
33	1	13	27	17	WAFFE	KRIEG	SCHWERT	0	193970000000001	3365
33	1	13	28	36	KLEINIGKEIT	WAAGE		0	-1	-1
33	1	13	29	11	DOKUMENT	BESCHEINIGUNG	PASS	0	806320000000001	8879
33	1	13	30	34	FRAU	BLUSE	MANN	0	147929999999999	8327
33	1	13	31	40	REGENSCHIRM	BEDARF	BEDÜRFNIS	0	511929999999999	8279
33	1	13	32	1	WAHNSINN	ANSTALT	UTOPIE	0	283929999999999	4521
33	1	13	33	16	TRAINING	PULS		0	-1	-1
33	1	13	34	24	ENTSCHLOSSENHEIT	DURCHSETZUNG		0	-1	-1
33	1	13	35	33	SENDER	NOTIZ	RADIO	0	312589999999999	3887
33	1	13	36	19	INSEL	URLAUBER		0	-1	-1
33	1	13	37	31	TEICH	ÜBERSCHWEMMUNG	FLUSS	0	688460000000001	7737
33	1	13	38	27	SUBSTANZ	SEELE	SEELE	1	186039999999999	2701
33	1	13	39	4	SPRECHER	AUFRUF	RADIO	0	276729999999999	3607
33	1	13	40	29	KONJUNKTUR	DIAGNOSE		0	-1	-1
33	2	14	1	38	ZELT	ZIRKUS	ZIRKUS	1	137739999999991	2653
33	2	14	2	7	VORBEREITUNG	VERÖFFENTLICHUNG		0	-1	-1
33	2	14	3	16	FREUNDSCHAFT	GEFÄHRTE		0	-1	-1
33	2	14	4	32	SCHLUSSFOLGERUNG	KONSEQUENZ		0	-1	-1
33	2	14	5	14	WANGE	CHRIST	JESUS	0	343930000000005	11207
33	2	14	6	8	EXPERIMENT	UNTERSUCHUNG	LABOR	0	415930000000005	10099
33	2	14	7	9	INTENSIVSTATION	KRANKENHAUS		0	-1	-1
33	2	14	8	4	INFLATION	ENTWERTUNG	ENTWERTUNG	1	271039999999991	4487
33	2	14	9	24	VATER	VORBILD	VORBILD	1	811989999999991	11047
33	2	14	10	25	FRIEDEN	ALLIANZ	TAUBE	0	294330000000005	4999
33	2	14	11	35	LIST	NAZI		0	-1	-1
33	2	14	12	33	KNOBLAUCH	VAMPIR	VAMPIR	1	162110000000009	3045
33	2	14	13	30	DIAKONIE	VERSORGUNG	VERTRIEB	0	629530000000005	8407
33	2	14	14	6	LIMIT	MAXIMUM	MAXIMUM	1	3455.5	6385
33	2	14	15	20	ERKLÄRUNG	WISSENSCHAFT		0	-1	-1
33	2	14	16	27	HINDERUNG	SIEGEL	KARTE	0	2730.5	6059
33	2	14	17	18	KONFRONTATION	RACHE		0	-1	-1
33	2	14	18	15	LAMM	MITTAGESSEN	MITTAGESSEN	1	398069999999995	6241
33	2	14	19	2	SOLO	MUSIKINSTRUMENT		0	-1	-1
33	2	14	20	31	TOD	NOTWEHR	MÖRDER	0	9399.5	13129
33	2	14	21	17	TECHNOLOGIE	GEHIRNWÄSCHE		0	-1	-1
33	2	14	22	21	UNABHÄNGIGKEIT	SELBSTBESTIMMUNG	SELBSTBESTIMMUNG	1	2366	6035
33	2	14	23	23	FLÜCHTLING	ASYL	ASYL	1	115530000000005	2129
33	2	14	24	3	IDIOT	UNSINN		0	-1	-1
33	2	14	25	28	SCHLÄGER	KRIMINALITÄT		0	-1	-1
33	2	14	26	26	RASSE	NATIONALIST	HUND	0	4523	5709
33	2	14	27	22	AUTOR	ERFINDUNG		0	-1	-1
33	2	14	28	29	FAUST	GEWALT	GEWALT	1	6307.5	9787
33	2	14	29	36	SÄUFER	WIRT	WIRT	1	434219999999995	5191
33	2	14	30	19	MINIMUM	NOTWENDIGKEIT		0	-1	-1
33	2	14	31	11	PRÄDIKAT	PRIMA	VERB	0	1663.5	2447
33	2	14	32	12	UNHEIL	ALPTRAUM		0	-1	-1
33	2	14	33	37	PARLAMENT	KANZLER	KANZLER	1	297130000000005	7435
33	2	14	34	1	GEMEINSCHAFT	ZUSAMMENARBEIT	ZUSAMMENHALT	0	459930000000005	6583
33	2	14	35	10	SCHMUGGEL	IMPORT	PIRAT	0	359130000000005	4311
33	2	14	36	5	GANG	TOR		0	-1	-1
33	2	14	37	39	GESELLSCHAFT	EINHEIT		0	-1	-1
33	2	14	38	40	LEBER	ORGAN	ORGAN	1	111130000000005	1899
33	2	14	39	13	URLAUB	AUSFALL	KONTINENT	0	722730000000005	10395
33	2	14	40	34	NACHBARSCHAFT	HECKE		0	-1	-1
33	3	15	1	20	REGENBOGEN	FARBE	FARBE	1	172060000000009	4489
33	3	15	2	9	SUBKULTUR	UNTERGRUND		0	-1	-1
33	3	15	3	16	SONNE	GRAD	GALAXIE	0	399960000000009	8191
33	3	15	4	22	STROH	WALDBRAND	WALDBRAND	1	2503.5	5463
33	3	15	5	35	GOTT	VEREHRUNG	SCHÖPFER	0	245560000000009	4287
33	3	15	6	40	BEARBEITUNG	HONORAR	HOLZ	0	247960000000009	4915
33	3	15	7	10	ZOO	BÄR	BÄR	1	2099.5	3309
33	3	15	8	34	PATRIOTISMUS	EXTREMISMUS	NATIONALISMUS	0	2189.5	10269
33	3	15	9	26	POLIZEI	EINSATZ	HELFER	0	3447.5	4527
33	3	15	10	3	VORSTAND	LEITER	PRÄSIDENT	0	9855.5	12281
33	3	15	11	30	ERDBALL	WELTKARTE	GLOBUS	0	267760000000009	4293
33	3	15	12	21	AUSEINANDERSETZUNG	ÜBERLEGUNG		0	-1	-1
33	3	15	13	17	KOOPERATION	MITHILFE		0	-1	-1
33	3	15	14	5	STÜTZE	BEGLEITER		0	-1	-1
33	3	15	15	27	KUNST	ARTIST	ARTIST	1	487360000000009	6809
33	3	15	16	23	OPPOSITION	VERWEIGERUNG		0	-1	-1
33	3	15	17	4	BRILLE	KRAWATTE		0	-1	-1
33	3	15	18	32	FORMEL	BERECHNUNG	CHEMIE	0	230420000000019	5937
33	3	15	19	6	MANDANT	RECHT	UNSCHULD	0	214579999999981	12495
33	3	15	20	8	GELIEBTE	GEHEIMNIS		0	-1	-1
33	3	15	21	33	TAGEBUCH	BIOGRAPHIE	BIOGRAPHIE	1	438360000000009	7367
33	3	15	22	11	SCHÄTZUNG	SPEKULATION		0	-1	-1
33	3	15	23	12	TECHNIKER	INGENIEUR		0	-1	-1
33	3	15	24	28	BILD	FOTO		0	-1	-1
33	3	15	25	31	ERMITTLUNG	SCHULD		0	-1	-1
33	3	15	26	29	INTERVENTION	STREIT	STAAT	0	2901.5	6509
33	3	15	27	1	PYRAMIDE	ARCHITEKTUR	ARCHITEKTUR	1	127160000000009	2863
33	3	15	28	39	DESSERT	HONIG	HONIG	1	238939999999991	11591
33	3	15	29	2	UNTERSCHRIFT	FORMULAR	FORMULAR	1	5821.5	7359
33	3	15	30	14	REGIME	ZERSCHLAGUNG	DEMOKRATIE	0	3791.5	6613
33	3	15	31	19	ARBEITER	EINKOMMEN		0	-1	-1
33	3	15	32	15	TRITT	SOHLE		0	-1	-1
33	3	15	33	18	ERNÄHRUNG	EIWEIß	EIWEISS	1	1463.5	4551
33	3	15	34	7	DONNER	BLITZ	BLITZ	1	1255.5	2129
33	3	15	35	37	BEFRAGUNG	MEHRHEIT		0	-1	-1
33	3	15	36	24	AKTEUR	DRAMATIK		0	-1	-1
33	3	15	37	38	GEGNER	WAFFENSTILLSTAND		0	-1	-1
33	3	15	38	25	DRECK	VERUNREINIGUNG		0	-1	-1
33	3	15	39	36	INFORMATIK	PROGRAMMIERUNG		0	-1	-1
33	3	15	40	13	WANDEL	ZWISCHENZEIT		0	-1	-1
33	4	16	1	37	MÖRDER	SÜNDE	GESTÄNDNIS	0	268960000000009	6057
33	4	16	2	18	ASSISTENT	PROFESSION	PROFESSOR	0	165560000000009	3939
33	4	16	3	8	BEFUGNIS	ERMÄCHTIGUNG		0	-1	-1
33	4	16	4	6	BEVÖLKERUNG	MASSE		0	-1	-1
33	4	16	5	31	EXEKUTION	ERSCHIEßUNG	HINRICHTUNG	0	433089999999991	7777
33	4	16	6	12	KAPITALISMUS	KOMMUNISMUS	KOMMUNISMUS	1	214020000000019	5069
33	4	16	7	17	JUSTIZ	GLAUBWÜRDIGKEIT	RICHTER	0	276989999999991	4759
33	4	16	8	24	MODE	HOSE	HOSE	1	231160000000009	3615
33	4	16	9	34	STUDENT	KLAUSUR	KLAUSUR	1	138529999999981	2813
33	4	16	10	26	PUBLIKUM	ZUSCHAUER		0	-1	-1
33	4	16	11	15	VISUM	TOURISMUS	KONTINENT	0	2360	5679
33	4	16	12	4	UNRECHT	BENACHTEILIGUNG		0	-1	-1
33	4	16	13	21	RANG	HIERARCHIE	GENERAL	0	526979999999981	6479
33	4	16	14	19	AFFÄRE	PARTNERSCHAFT	BEZIEHUNG	0	206179999999981	3979
33	4	16	15	27	ROUTE	HEIMWEG		0	-1	-1
33	4	16	16	3	SEE	WASSER	MEER	0	400760000000009	6971
33	4	16	17	7	KOMMENTAR	PRESSE	ZEITUNG	0	285979999999981	5039
33	4	16	18	5	NATION	EINIGKEIT		0	-1	-1
33	4	16	19	32	BAUER	FARM	FARM	1	395679999999981	7295
33	4	16	20	2	GEFAHR	HAI	UMWELT	0	630360000000009	9367
33	4	16	21	1	BEHÖRDE	KÜNDIGUNG		0	-1	-1
33	4	16	22	36	BOMBE	TERRORIST	TERRORIST	1	170929999999981	4447
33	4	16	23	39	FLIRT	ROMANTIK		0	-1	-1
33	4	16	24	11	PHASE	STADIUM	FEST	0	475179999999981	5799
33	4	16	25	22	DIREKTION	BESCHLUSS	CHEF	0	3040	4071
33	4	16	26	35	FREUDE	LUST		0	-1	-1
33	4	16	27	16	BIRKE	LAUB	LAUB	1	241579999999981	4783
33	4	16	28	30	AUSKUNFT	PROPAGANDA		0	-1	-1
33	4	16	29	13	JOURNALIST	PRESSEFREIHEIT	REPORTAGE	0	428229999999981	6039
33	4	16	30	10	FLÄCHE	ZENTRUM	HEKTAR	0	841560000000009	12379
33	4	16	31	25	CHARAKTER	OFFENHEIT	OFFENHEIT	1	199560000000009	3699
33	4	16	32	28	BOOT	MATROSE	MATROSE	1	262379999999981	4239
33	4	16	33	20	ANLAGE	RENDITE		0	-1	-1
33	4	16	34	23	BOSS	HEMD	HEMD	1	120720000000019	2015
33	4	16	35	29	GERICHT	VERHANDLUNG	RICHTER	0	629579999999981	8698
33	4	16	36	14	KOCH	OFEN	MÜTZE	0	270160000000009	4781
33	4	16	37	9	SCHNITT	FILM		0	-1	-1
33	4	16	38	40	VIRUS	ERREGER	EPIDEMIE	0	252539999999991	6350
33	4	16	39	33	VERGÜTUNG	GELD	ARBEIT	0	514360000000009	6720
33	4	16	40	38	PRIESTER	KATHEDRALE	KATHEDRAL	1	477960000000009	12038
33	5	1	1	40	PUPPE	KIND	KIND	1	229209999999963	4130
33	5	1	2	24	BEDÜRFNIS	WERBUNG	REGENSCHIRM	0	266090000000037	5499
33	5	1	3	33	RÜSTUNG	ANGRIFF	KRIEG	0	264390000000037	4044
33	5	1	4	8	BARGELD	WERT	RÜCKGELD	0	9856	15986
33	5	1	5	29	MANGEL	VERZICHT	DEFIZIT	0	665379999999981	7998
33	5	1	6	39	SCHAMGEFÜHL	KÖRPER	KÖRPER	1	147190000000037	3312
33	5	1	7	30	BEGRIFF	BEDEUTUNG		0	-1	-1
33	5	1	8	22	LÖSUNG	PROBLEM	DISKUSSION	0	471990000000037	7000
33	5	1	9	28	URHEBER	KAUSALITÄT		0	-1	-1
33	5	1	10	7	ZEITUNG	DRUCK	KOMMENTAR	0	401590000000037	6032
33	5	1	11	20	INFORMATION	INHALT		0	-1	-1
33	5	1	12	36	RÜCKSCHRITT	VERGANGENHEIT		0	-1	-1
33	5	1	13	19	ERDE	STEIN	STEIN	1	3400	7008
33	5	1	14	11	GEHIRN	BEWUSSTSEIN	BEWUSSTSEIN	1	726379999999981	9072
33	5	1	15	2	MASCHINE	APPARAT	APPARAT	1	130390000000037	2440
33	5	1	16	27	GRUNDRECHT	VERFASSUNG	KONSTITUTION	0	220259999999963	5400
33	5	1	17	34	EMPFEHLUNG	RAT		0	-1	-1
33	5	1	18	12	NUTZEN	KOSTEN		0	-1	-1
33	5	1	19	9	FORM	KREIS	KREIS	1	222290000000037	3747
33	5	1	20	6	CHAOS	STRUKTUR	ORDNUNG	0	151590000000037	4500
33	5	1	21	38	FÄHIGKEIT	VERANLAGUNG		0	-1	-1
33	5	1	22	5	BERUF	ANERKENNUNG		0	-1	-1
33	5	1	23	10	ABSPRACHE	VERTRAG		0	-1	-1
33	5	1	24	31	NÄSSE	GEWITTER	REGEN	0	462670000000019	5888
33	5	1	25	16	VOGEL	KATZE		0	-1	-1
33	5	1	26	26	SKLAVE	KÖNIG		0	-1	-1
33	5	1	27	32	EINGEBUNG	IDEE		0	-1	-1
33	5	1	28	4	STURM	WINDHAUCH		0	-1	-1
33	5	1	29	21	DEMOKRATIE	SYSTEM		0	263799999999814	7930
33	5	1	30	23	SÄNGER	KÜNSTLER		0	-1	-1
33	5	1	31	15	BECHER	KAFFEE	KAFFEE	1	136520000000019	2704
33	5	1	32	17	STAUB	SAUBERKEIT	BESEN	0	283990000000037	4514
33	5	1	33	1	PELZ	FUCHS	FUCHS	1	138159999999963	2030
33	5	1	34	35	FIGUR	BRETT	WÜRFEL	0	11171	12215
33	5	1	35	25	SPASS	FEIER	PARTY	0	197590000000037	5128
33	5	1	36	18	TRINKSPRUCH	SPRICHWORT	SPRICHWORT	1	225979999999981	3616
33	5	1	37	14	STERN	WEIHNACHTEN	WEIHNACHTEN	1	142290000000037	3168
33	5	1	38	3	STILLE	EINSAMKEIT		0	-1	-1
33	5	1	39	13	KUGEL	QUADRAT		0	-1	-1
33	5	1	40	37	ANEKDOTE	WITZ	WITZ	1	174290000000037	2911
33	6	2	1	14	HAUT	BLUT	EMPFINDUNG	0	623290000000037	7969
33	6	2	2	9	GESPENST	ERSCHEINUNG	ERSCHEINUNG	1	212190000000037	6689
33	6	2	3	11	EHE	VERLOBUNG		0	-1	-1
33	6	2	4	30	SPRACHE	AKUSTIK		0	-1	-1
33	6	2	5	17	VERSCHLEIERUNG	KOPFTUCH	KOPFTUCH	1	183709999999963	3357
33	6	2	6	36	AUSWERTUNG	ERGEBNIS	ERGEBNIS	1	398429999999981	12127
33	6	2	7	20	BEGRÜSSUNG	FREUNDLICHKEIT	HANDSCHLAG	0	759109999999963	18603
33	6	2	8	21	ANSTAND	SITTE		0	-1	-1
33	6	2	9	2	MALER	PIANIST		0	-1	-1
33	6	2	10	12	KOMÖDIE	DRAMA	DRAMA	1	190979999999981	7007
33	6	2	11	29	TAL	WIESE	WIESE	1	381590000000037	10712
33	6	2	12	39	FASS	KELLER	WEIN	0	288640000000037	5704
33	6	2	13	33	ERLÖSUNG	HIMMELREICH		0	-1	-1
33	6	2	14	10	ILLUSION	WAHRNEHMUNG		0	-1	-1
33	6	2	15	40	POSTKUTSCHE	PFERD	PFERD	1	148690000000037	2951
33	6	2	16	26	FRAGE	EINWAND	ANTWORT	0	284790000000037	4408
33	6	2	17	8	BERG	HÜTTE	HÜTTE	1	2214	3159
33	6	2	18	28	UHR	KIRCHE		0	-1	-1
33	6	2	19	25	DISZIPLIN	GEHORSAM		0	-1	-1
33	6	2	20	27	SCHICKSAL	IRONIE		0	-1	-1
33	6	2	21	5	FREUND	VERTRAUEN		0	-1	-1
33	6	2	22	35	ANFORDERUNG	SCHWIERIGKEIT		0	-1	-1
33	6	2	23	15	SEEGANG	DAMPFER		0	-1	-1
33	6	2	24	22	MACHT	HERRSCHER	AUTO	0	312629999999981	8216
33	6	2	25	19	GEISEL	GEFANGENER		0	-1	-1
33	6	2	26	18	SCHMETTERLING	BLÜTE		0	-1	-1
33	6	2	27	34	PRÜFUNG	MISSERFOLG		0	-1	-1
33	6	2	28	24	GNADE	BARMHERZIGKEIT	BARMHERZIGKEIT	1	471109999999963	7933
33	6	2	29	37	DÄMMERUNG	MORGENGRAUEN	ZWIELICHT	0	545709999999963	17473
33	6	2	30	13	TIER	FROSCH	LÖWE	0	474290000000037	9655
33	6	2	31	7	GRAS	VIEH	KUH	0	2659.5	6791
33	6	2	32	32	TRAUM	WIRKLICHKEIT		0	-1	-1
33	6	2	33	6	ZUWACHS	FORTSCHRITT	EROBERUNG	0	2384.5	7583
33	6	2	34	4	KRITIK	ZWEIFEL		0	-1	-1
33	6	2	35	3	VERLUST	ABNAHME		0	-1	-1
33	6	2	36	23	BUNGALOW	SIEDLUNG	DORF	0	217059999999963	3143
33	6	2	37	16	KRITERIUM	AUSWAHL		0	-1	-1
33	6	2	38	31	HÄRTE	KRAFT	STÄRKE	0	243109999999963	10911
33	6	2	39	38	NEFFE	GROSSMUTTER	ONKEL	0	224159999999963	3472
33	6	2	40	1	BLICK	PERSPEKTIVE	PERSPEKTIVE	1	1897	3888
33	7	3	1	39	GESCHREI	PANIK		0	-1	-1
33	7	3	2	33	AUTO	PRESTIGE	PRESTIGE	1	199179999999981	3359
33	7	3	3	25	ZWIELICHT	UNTERWELT	HÖLLE	0	4571	5869
33	7	3	4	13	HELDENMUT	TAPFERKEIT		0	-1	-1
33	7	3	5	7	NORM	MORAL		0	-1	-1
33	7	3	6	20	LARVE	RAUPE	RAUPE	1	132120000000019	2009
33	7	3	7	10	LEIDENSCHAFT	KUSS	HOBBY	0	576509999999963	8261
33	7	3	8	16	GEBÄUDE	HOTEL	HOTEL	1	158890000000037	3167
33	7	3	9	40	PLAN	GROSSSTADT		0	-1	-1
33	7	3	10	24	RICHTER	GERECHTIGKEIT	JUSTIZ	0	160709999999963	2967
33	7	3	11	9	ANSICHT	MEINUNG	PERSPEKTIVE	0	165420000000019	6679
33	7	3	12	38	DEFINITION	KONZEPT	KONZEPT	1	406309999999963	6519
33	7	3	13	34	ERDGESCHOSS	DACHBODEN	DACHGESCHOSS	0	168709999999963	5447
33	7	3	14	37	WOLLE	KLEIDUNG	KLEIDUNG	1	430679999999981	6927
33	7	3	15	27	ALKOHOL	OPIUM	DROGE	0	279109999999963	4403
33	7	3	16	26	BEWEIS	TATSACHE		0	-1	-1
33	7	3	17	2	VULKAN	EXPLOSION	EXPLOSION	1	135720000000019	3383
33	7	3	18	21	STOLZ	RUHM		0	-1	-1
33	7	3	19	14	FORDERUNG	GEHALT		0	-1	-1
33	7	3	20	6	BESITZ	ANTEIL		0	-1	-1
33	7	3	21	30	TAT	ABSICHT		0	-1	-1
33	7	3	22	29	PUDDING	SÜSSIGKEITEN	SÜSSIGKEIT	1	582120000000019	11685
33	7	3	23	12	DAMPF	LOKOMOTIVE	LOKOMOTIVE	1	147409999999963	4079
33	7	3	24	4	STUHL	SESSEL	TISCH	0	198359999999963	4783
33	7	3	25	1	GIFT	MORD	MORD	1	532709999999963	8159
33	7	3	26	22	ZEIT	URSPRUNG		0	-1	-1
33	7	3	27	36	JUNGE	MÄDCHEN	MÄDCHEN	1	104059999999963	2993
33	7	3	28	15	PAPIER	BRIEF		0	-1	-1
33	7	3	29	28	SEGEN	SCHÖPFER		0	-1	-1
33	7	3	30	3	TÄUSCHUNG	ECHTHEIT		0	-1	-1
33	7	3	31	32	CHANCE	BEGEGNUNG		0	-1	-1
33	7	3	32	18	GEDÄCHTNIS	ELEFANT		0	-1	-1
33	7	3	33	11	APFEL	PFIRSICH	PFIRSICH	1	220720000000019	3639
33	7	3	34	19	GESUNDHEIT	IMPFUNG		0	-1	-1
33	7	3	35	35	PROFIL	QUERSCHNITT		0	-1	-1
33	7	3	36	23	ARMUT	ELEND		0	-1	-1
33	7	3	37	17	GEIST	FLASCHE		0	-1	-1
33	7	3	38	31	VERGLEICH	GLEICHNIS		0	-1	-1
33	7	3	39	8	MEINEID	EHRENHAFTIGKEIT		0	-1	-1
33	7	3	40	5	INDUSTRIE	BRANCHE		0	-1	-1
33	8	4	1	38	SAUERSTOFF	LUFT	LUFT	1	182869999999925	4148
33	8	4	2	29	ANFÜHRER	CHEF	CHEF	1	376719999999925	5199
33	8	4	3	1	GRUPPE	VERSAMMLUNG		0	-1	-1
33	8	4	4	15	MOOR	SUMPF	SUMPF	1	1263	2959
33	8	4	5	6	STIRN	KINN	NACKEN	0	264580000000075	4471
33	8	4	6	33	BEGABUNG	VERERBUNG		0	-1	-1
33	8	4	7	24	LABYRINTH	SUCHE	SUCHE	1	249540000000037	5255
33	8	4	8	23	GEDICHT	LIEBE	ZITAT	0	174340000000037	4139
33	8	4	9	20	ANDEUTUNG	VERDACHT		0	-1	-1
33	8	4	10	30	MUSIKER	AKKORDEON	KONZERT	0	367119999999925	5769
33	8	4	11	3	SALAT	GARTEN		0	-1	-1
33	8	4	12	31	MERKMAL	DETAIL	EIGENSCHAFT	0	253540000000037	5239
33	8	4	13	8	GLÜCK	ZUFALL		0	-1	-1
33	8	4	14	39	GESCHICHTE	ENTWICKLUNG	EVOLUTION	0	170319999999925	3703
33	8	4	15	14	ERGÄNZUNG	ZUSATZ		0	-1	-1
33	8	4	16	7	HIMMEL	FIRMAMENT		0	-1	-1
33	8	4	17	12	THEORIE	AUSNAHME	DEFINITION	0	7058.5	8767
33	8	4	18	19	BETRAG	WECHSEL	RÜCKGELD	0	178319999999925	3535
33	8	4	19	17	KLIPPE	ABGRUND	HÖLLE	0	130340000000037	3375
33	8	4	20	32	DIENER	HALTUNG	HALTUNG	1	183940000000037	3127
33	8	4	21	28	GÖTTIN	GEBET	VEREHRUNG	0	297340000000037	4507
33	8	4	22	18	BESESSENHEIT	TEUFEL		0	-1	-1
33	8	4	23	10	ZIEL	RICHTUNG	WEG	0	2286	4343
33	8	4	24	26	DICKICHT	WALD	WALD	1	336240000000037	4981
33	8	4	25	5	MÖNCH	NONNE	NONNE	1	140119999999925	2089
33	8	4	26	4	ANGEBOT	MARKT	NACHFRAGE	0	300740000000037	4695
33	8	4	27	40	GENUSS	ZIGARRE		0	-1	-1
33	8	4	28	2	SCHÜLER	DOZENT		0	-1	-1
33	8	4	29	36	POLIZIST	WACHE		0	-1	-1
33	8	4	30	11	AUFGABE	ERLEDIGUNG		0	-1	-1
33	8	4	31	34	SCHLEMMER	LECKERBISSEN		0	-1	-1
33	8	4	32	27	VERRAT	TREUE		0	-1	-1
33	8	4	33	25	BETTLER	UNGLÜCK		0	-1	-1
33	8	4	34	9	LAUNE	HUMOR		0	-1	-1
33	8	4	35	16	ERFORSCHUNG	PATENT		0	-1	-1
33	8	4	36	37	ANGST	SCHLANGE		0	-1	-1
33	8	4	37	21	DIAMANT	GOLD	GOLD	1	116580000000075	1791
33	8	4	38	22	ZIMMER	ECKE	ECKE	1	164719999999925	2903
33	8	4	39	35	FAHNE	EROBERUNG	EROBERUNG	1	169519999999925	3447
33	8	4	40	13	NAGEL	METALL	EISEN	0	2741.5	3663
