## Supplementary material for "Vast amounts of encoded items nullify but do not reverse the effect of sleep on declarative memory": Dataset: PAL_34_1_2.xlsx

### Sheet: Sheet1
VP_Nr	Block	VersioN	counter	pair_code	cue	correct_answer	answer	accuracy	reactiontime1	reactiontime2
34	1	4	1	2	SCHÜLER	DOZENT	DOZENT	1	2451.2	3987
34	1	4	2	39	GESCHICHTE	ENTWICKLUNG		0	-1	-1
34	1	4	3	34	SCHLEMMER	LECKERBISSEN	RESTAURANT	0	3879	6055
34	1	4	4	14	ERGÄNZUNG	ZUSATZ		0	-1	-1
34	1	4	5	30	MUSIKER	AKKORDEON	KÜNSTLER	0	1927.4	5847
34	1	4	6	9	LAUNE	HUMOR	GEFÜHLE	0	3520.6	4847
34	1	4	7	1	GRUPPE	VERSAMMLUNG	GESELLSCHAFT	0	5446.3	8311
34	1	4	8	32	DIENER	HALTUNG	HERR	0	1728	2888
34	1	4	9	7	HIMMEL	FIRMAMENT	HÖLLE	0	1991.2	3079
34	1	4	10	17	KLIPPE	ABGRUND	ABGRUND	1	2200.2	3808
34	1	4	11	24	LABYRINTH	SUCHE	UMWEG	0	12903	14391
34	1	4	12	11	AUFGABE	ERLEDIGUNG		0	-1	-1
34	1	4	13	33	BEGABUNG	VERERBUNG	TALENT	0	12659.4	13703
34	1	4	14	25	BETTLER	UNGLÜCK	ARMUT	0	4542.7	6319
34	1	4	15	21	DIAMANT	GOLD	GOLD	1	4167.2	4807
34	1	4	16	23	GEDICHT	LIEBE		0	4168	5968
34	1	4	17	31	MERKMAL	DETAIL		0	-1	-1
34	1	4	18	19	BETRAG	WECHSEL	KOSTEN	0	3503	6015
34	1	4	19	28	GÖTTIN	GEBET	VENUS	0	508720000000001	6247
34	1	4	20	10	ZIEL	RICHTUNG	START	0	144020000000001	3240
34	1	4	21	22	ZIMMER	ECKE	WOHNUNG	0	5279	7055
34	1	4	22	35	FAHNE	EROBERUNG		0	-1	-1
34	1	4	23	37	ANGST	SCHLANGE		0	-1	-1
34	1	4	24	26	DICKICHT	WALD	LICHTUNG	0	4328	5518
34	1	4	25	40	GENUSS	ZIGARRE		0	-1	-1
34	1	4	26	5	MÖNCH	NONNE	NONNE	1	106010000000001	2177
34	1	4	27	16	ERFORSCHUNG	PATENT		0	-1	-1
34	1	4	28	12	THEORIE	AUSNAHME	METHODE	0	2173	7289
34	1	4	29	38	SAUERSTOFF	LUFT	LUFT	1	236260000000001	3171
34	1	4	30	13	NAGEL	METALL	KOPF	0	3432	4664
34	1	4	31	27	VERRAT	TREUE		0	-1	-1
34	1	4	32	15	MOOR	SUMPF		0	-1	-1
34	1	4	33	6	STIRN	KINN	KINN	1	515920000000001	5847
34	1	4	34	20	ANDEUTUNG	VERDACHT		0	-1	-1
34	1	4	35	18	BESESSENHEIT	TEUFEL	=	0	4213	4213
34	1	4	36	8	GLÜCK	ZUFALL		0	-1	-1
34	1	4	37	4	ANGEBOT	MARKT	NACHFRAGE	0	434460000000001	6204
34	1	4	38	3	SALAT	GARTEN	GURKE	0	6083	6811
34	1	4	39	36	POLIZIST	WACHE		0	-1	-1
34	1	4	40	29	ANFÜHRER	CHEF		0	-1	-1
34	2	5	1	35	GETREIDE	DINKEL	DINKEL	1	521860000000009	6762
34	2	5	2	13	GESICHT	MASKE		0	-1	-1
34	2	5	3	22	NATUR	PFLANZE	SCHAFFUNG	0	714330000000005	9611
34	2	5	4	14	ANGABE	ZEUGE		0	-1	-1
34	2	5	5	6	GLAUBE	BIBEL	CHRIST	0	466330000000005	5689
34	2	5	6	32	FABRIK	PRODUKTION		0	-1	-1
34	2	5	7	2	GELENK	KEULE		0	-1	-1
34	2	5	8	18	BAHNHOF	KIOSK	GLEIS	0	413969999999995	9095
34	2	5	9	1	KRUG	BIER	BIER	1	321530000000005	3811
34	2	5	10	20	RIESE	SCHRITT		0	-1	-1
34	2	5	11	36	STRASSE	TEER		0	-1	-1
34	2	5	12	9	KAUFHAUS	SCHAUFENSTER		0	-1	-1
34	2	5	13	38	FAHRZEUG	KETTE	AUTO	0	137031000000001	14799
34	2	5	14	28	STIFT	KAPPE	PAPIER	0	541510000000009	7975
34	2	5	15	15	TROPEN	AMAZONAS	DSCHUNGEL	0	449430000000005	5801
34	2	5	16	24	INFEKTION	SCHMERZEN	ERREGER	0	212510000000009	5253
34	2	5	17	4	MAUER	BRÜSTUNG		0	-1	-1
34	2	5	18	39	VERLETZUNG	SCHORF	KRANKENWAGEN	0	579919999999995	9119
34	2	5	19	21	BÜNDNIS	PAKT	ALLIANZ	0	129530000000005	3119
34	2	5	20	19	SCHULE	HOLZ	LEHRER	0	515810000000009	12263
34	2	5	21	16	REISE	KONTINENT		0	-1	-1
34	2	5	22	25	SPORT	SCHWEISS		0	-1	-1
34	2	5	23	12	FLOCKEN	SCHNEE		0	-1	-1
34	2	5	24	27	SCHAUSPIEL	BÜHNE	THEATER	0	263119999999995	4399
34	2	5	25	8	HEFT	NOTE		0	-1	-1
34	2	5	26	29	PINSEL	LEINWAND	LEINWAND	1	397519999999995	6153
34	2	5	27	37	WEBER	KAMM	WOLLE	0	222119999999995	3101
34	2	5	28	11	MÖBEL	LEHNE	HOLZ	0	368719999999995	4327
34	2	5	29	7	AUFSTAND	REBELLION	REBELLION	1	331310000000009	6441
34	2	5	30	34	EREIGNIS	FEST		0	338130000000005	6133
34	2	5	31	26	FAHRRAD	PEDAL		0	-1	-1
34	2	5	32	30	HEER	INFANTERIE	INFANTERIE	1	396919999999995	6313
34	2	5	33	17	SCHIFF	DOCK	MATROSE	0	198930000000005	3551
34	2	5	34	23	ZÜGEL	WENDE	PFERD	0	199119999999995	4735
34	2	5	35	3	BRÜCKE	SAN FRANCISCO	TAL	0	319930000000005	3695
34	2	5	36	10	INSTRUMENT	OBOE	OBOE	1	175130000000005	2743
34	2	5	37	33	REPTIL	ECHSE	ECHSE	1	415739999999991	6017
34	2	5	38	5	ORCHESTER	KONZERT		0	-1	-1
34	2	5	39	31	AUFTRAG	ARBEIT		0	-1	-1
34	2	5	40	40	FLOTTE	DECK	DECK	1	165539999999991	3455
34	3	6	1	38	FISCH	SCHUPPEN	ANGEL	0	4095.5	4847
34	3	6	2	36	INSEKT	LIBELLE	FLIEGE	0	3959.5	4904
34	3	6	3	19	THEATER	REIHE		0	-1	-1
34	3	6	4	20	RINGE	BAUM		0	-1	-1
34	3	6	5	23	NÄHEN	KREUZSTICH	NADEL	0	236729999999981	3263
34	3	6	6	35	KÜSTE	DÜNE	STRAND	0	11551.5	12567
34	3	6	7	27	MUSEUM	ÄGYPTEN		0	-1	-1
34	3	6	8	4	WINTER	UNFALL	SOMMER	0	163129999999981	2479
34	3	6	9	15	GEFÄNGNIS	VERGEHEN		0	-1	-1
34	3	6	10	39	LABOR	PIPETTE		0	4759.5	6391
34	3	6	11	3	GEBIRGE	EDELWEISS		0	-1	-1
34	3	6	12	14	HOCHZEIT	ALTAR	BRAUT	0	2671.5	4303
34	3	6	13	26	KÜCHE	EIMER		0	-1	-1
34	3	6	14	16	NACHT	SCHEINWERFER	DUNKELHEIT	0	314829999999981	5169
34	3	6	15	34	MUSKEL	SEHNE	SPORT	0	5770.5	6599
34	3	6	16	5	EISENBAHN	SCHIENE	GLEIS	0	361320000000019	5229
34	3	6	17	28	BIBLIOTHEK	SIGNATUR	BUCH	0	444429999999981	6580
34	3	6	18	12	ZEUS	HADES	JUPITER	0	5231.5	7031
34	3	6	19	25	AQUARELL	GALERIE		0	-1	-1
34	3	6	20	18	KAMPF	SIEG	REVOLUTION	0	534329999999981	8495
34	3	6	21	10	TANNE	RINDE	BIRKE	0	1847.5	2599
34	3	6	22	1	UFER	DAMM		0	-1	-1
34	3	6	23	2	WEIN	BLUME	GLAS	0	311929999999981	4495
34	3	6	24	11	SCHACH	TURM	TURM	1	251129999999981	3179
34	3	6	25	40	RADIO	STIMME		0	-1	-1
34	3	6	26	29	GRILLEN	SOMMER	SOMMER	1	195239999999991	2839
34	3	6	27	37	STRAUSS	TULPEN	MÖBEL	0	722329999999981	9211
34	3	6	28	32	SCHMIED	HUFEISEN		0	-1	-1
34	3	6	29	8	FLUGZEUG	TOMATENSAFT		0	-1	-1
34	3	6	30	9	HERD	FEUER		0	-1	-1
34	3	6	31	31	ORKAN	WIRBEL	WIND	0	340410000000009	3957
34	3	6	32	21	ARZT	PRAXIS		0	-1	-1
34	3	6	33	24	SPIELZEUG	PLASTIK		0	-1	-1
34	3	6	34	6	DYNAMO	LICHT	LICHT	1	195210000000009	2740
34	3	6	35	30	BUCH	SCHRIFTSTELLER	SCHRIFTSTELLER	1	395129999999981	5929
34	3	6	36	33	LADEN	REKLAME		0	-1	-1
34	3	6	37	17	REVOLVER	KALIBER	KALIBER	1	262229999999981	4210
34	3	6	38	13	VERORDNUNG	BESCHEID	ERMÄCHTIGUNG	0	5251.5	8859
34	3	6	39	7	TONNE	REGEN		0	-1	-1
34	3	6	40	22	ENERGIE	ÖL	ÖL	1	298029999999981	3480
34	4	7	1	31	TODESKAMPF	LEBEN	UNFALL	0	406460000000009	4938
34	4	7	2	33	CHARME	HERZ	LIEBE	0	139960000000009	3079
34	4	7	3	22	SCHLEIM	HAFER		0	-1	-1
34	4	7	4	32	ZERSTÖRUNG	AUSROTTUNG		0	-1	-1
34	4	7	5	19	UMWELT	GEFÄHRDUNG	VERSCHMUTZUNG	0	153039999999991	11074
34	4	7	6	36	VERMITTLUNG	INTERVIEW	DIALOG	0	5111.5	7414
34	4	7	7	27	LAWINE	FELSBLOCK		0	-1	-1
34	4	7	8	11	ÜBERBLICK	STANDPUNKT		0	-1	-1
34	4	7	9	6	HEKTAR	ZAUN	ZAUN	1	1535.5	2224
34	4	7	10	28	ENTFÜHRUNG	AUSBEUTE		0	-1	-1
34	4	7	11	30	DARBIETUNG	BEOBACHTUNG		0	-1	-1
34	4	7	12	21	KRANKENWAGEN	NOTFALL		0	-1	-1
34	4	7	13	38	ZAUBERER	ENTHÜLLUNG	TRICK	0	371370000000019	4492
34	4	7	14	20	TINTE	BLEISTIFT	GLAS	0	199160000000009	2607
34	4	7	15	10	EIFERSUCHT	GRUND		0	-1	-1
34	4	7	16	39	ÄRGER	FEINDSELIGKEIT		0	-1	-1
34	4	7	17	13	ERFOLG	LEBENSLAUF	FEHLSCHLAG	0	762360000000009	10064
34	4	7	18	37	MIKROSKOP	BAKTERIEN		0	-1	-1
34	4	7	19	23	SCHÄDEL	LEICHE		0	-1	-1
34	4	7	20	3	AUSBILDUNG	ZUKUNFT	BERUF	0	780060000000009	8704
34	4	7	21	1	HERZLICHKEIT	GEHÄSSIGKEIT		0	-1	-1
34	4	7	22	40	ARGUMENT	ENTSCHEIDUNG	LOGIK	0	6048.5	7424
34	4	7	23	5	ZITRONE	ERDBEERE		0	-1	-1
34	4	7	24	26	ANTWORT	BEKENNTNIS		0	-1	-1
34	4	7	25	7	BOTSCHAFTER	NATIONALITÄT		0	-1	-1
34	4	7	26	17	VERSCHIEDENHEIT	GEGENTEIL		0	-1	-1
34	4	7	27	24	DOKTOR	KLINIK		0	-1	-1
34	4	7	28	15	SCHLAMM	HÜRDE		0	-1	-1
34	4	7	29	4	WEISE	ART		0	-1	-1
34	4	7	30	8	FIEBER	ERSCHÖPFUNG		0	-1	-1
34	4	7	31	34	EMANZIPATION	GLEICHSTELLUNG	GLEICHBERECHTIGUNG	0	148689999999991	7551
34	4	7	32	14	PROFESSOR	HOCHSCHULE	HOCHSCHULE	1	3951.5	10648
34	4	7	33	2	KAMMER	GEKLAPPER		0	-1	-1
34	4	7	34	12	WHISKY	DUDELSACK	EIS	0	3389.5	3815
34	4	7	35	35	HAUSSCHUHE	PFEIFE		0	-1	-1
34	4	7	36	16	FUSSKNÖCHEL	ARM		0	-1	-1
34	4	7	37	9	STEUER	UNTERSCHLAGUNG	VERMÖGEN	0	5182.5	6534
34	4	7	38	25	METHODE	VERSUCH	EXPERIEMENT	0	5087.5	7383
34	4	7	39	18	STANGE	STOSS		0	-1	-1
34	4	7	40	29	ALGEBRA	FUNKTION		0	-1	-1
34	5	8	1	18	BLASE	BAUCH		0	-1	-1
34	5	8	2	30	STRAND	VERGNÜGEN	MEER	0	503959999999963	5847
34	5	8	3	22	BEGINN	FOLGE	ANFANG	0	297579999999981	3975
34	5	8	4	20	FLEISCH	RAUBTIER	FISCH	0	281040000000037	3808
34	5	8	5	8	FAMILIE	MUTTER	TOCHTER	0	734259999999963	8809
34	5	8	6	33	GETRÄNK	SCHAUM		0	-1	-1
34	5	8	7	17	THEMA	INTERESSE	BEGRIFF	0	316779999999981	6058
34	5	8	8	13	BÜSTENHALTER	BUSEN	BRÜSTE	0	138527999999998	20001
34	5	8	9	29	SÄUGLING	WIEGE	BABY	0	686659999999963	8007
34	5	8	10	1	WOHNUNG	HEIM	KÜCHE	0	300040000000037	6722
34	5	8	11	26	ADMIRAL	WAFFENRUHE	SCHIFF	0	302209999999963	13487
34	5	8	12	5	JUNGFRAU	SCHLEIER		0	101817000000002	11839
34	5	8	13	38	PFEFFER	BUTTER	SALZ	0	199890000000037	5183
34	5	8	14	12	ABFALL	SCHMUTZ	MÜLL	0	288759999999963	4024
34	5	8	15	24	SOZIALIST	PAROLE	KAPITALIST	0	133507999999998	15622
34	5	8	16	3	GABEL	SOSSE	SUPPE	0	908759999999963	10135
34	5	8	17	9	BEMÜHUNGEN	ANSTRENGUNG	ENTBEHRUNGEN	0	494359999999963	7663
34	5	8	18	19	LERCHE	FRÖHLICHKEIT	EICHE	0	208759999999963	4196
34	5	8	19	16	PERSON	SCHADEN	MENSCH	0	456259999999963	5602
34	5	8	20	7	FENSTER	BEWOHNER	TÜR	0	428759999999963	7487
34	5	8	21	32	MÜNDIGKEIT	ABHÄNGIGKEIT		0	-1	-1
34	5	8	22	39	RÄUBER	DIEBSTAHL	DIEBSTAHL	1	683690000000037	9351
34	5	8	23	11	REIZ	REAKTION		0	-1	-1
34	5	8	24	23	ÄRA	ZEITALTER	ZEITALTER	1	142109999999963	6868
34	5	8	25	35	LEICHTIGKEIT	SCHWERKRAFT	SCHWIERIGKEIT	0	385859999999963	7762
34	5	8	26	28	SCHATTEN	EXISTENZ	LICHT	0	305579999999981	3975
34	5	8	27	34	ENTSPANNUNG	BEDROHUNG		0	-1	-1
34	5	8	28	4	TRANSPORT	LAGER		0	-1	-1
34	5	8	29	37	FISCHER	MEER	METZGER	0	3328.5	5231
34	5	8	30	10	IRRTUM	MISSVERSTÄNDNIS	WAHRHEIT	0	686379999999981	9471
34	5	8	31	36	LEERE	DUMPFHEIT		0	-1	-1
34	5	8	32	21	ERMÜDUNG	KREISLAUF		0	-1	-1
34	5	8	33	14	LÜGE	WAHRHEIT	UNWAHRHEIT	0	224759999999963	9799
34	5	8	34	27	ERFAHRUNG	UNWISSENHEIT	WEISHEIT	0	589520000000019	9096
34	5	8	35	31	VERWALTUNG	GENEHMIGUNG	BEHÖRDE	0	624659999999963	8049
34	5	8	36	6	DICHTER	ZITAT	PAPIER	0	437259999999963	5389
34	5	8	37	25	STIMMUNG	ATMOSPHÄRE	ATMOSPHÄRE	1	149459999999963	4070
34	5	8	38	2	GELEGENHEIT	LIEBSCHAFT		0	-1	-1
34	5	8	39	15	PLAKAT	HAMMER		0	-1	-1
34	5	8	40	40	GESTALTUNG	LANDSCHAFT		0	-1	-1
34	6	9	1	31	ANREGUNG	BEISPIEL	IDEE	0	359079999999981	4375
34	6	9	2	28	GEMÜT	HEITERKEIT	GEFÜHL	0	563179999999981	7312
34	6	9	3	39	ABRECHNUNG	BANKIER	QUITTUNG	0	428679999999981	6271
34	6	9	4	4	TÜR	SCHRANK	SCHLOSS	0	196370000000019	3078
34	6	9	5	7	SPRÜHREGEN	FLUSS	NEBEL	0	643840000000037	7832
34	6	9	6	29	RHEUMATISMUS	IMMUNITÄT		0	-1	-1
34	6	9	7	13	SARG	GRAB	ERDE	0	421090000000037	5059
34	6	9	8	19	VERBRENNUNG	PROZESSION	HEXE	0	367079999999981	4950
34	6	9	9	40	GESCHENK	UNDANK		0	-1	-1
34	6	9	10	26	DUFT	GERUCH		0	-1	-1
34	6	9	11	36	VERZIERUNG	PALAST		0	-1	-1
34	6	9	12	30	ZUGEHÖRIGKEIT	GENERATION		0	447190000000037	5944
34	6	9	13	16	KRANKHEIT	SYMPTOM	THERAPIE	0	350799999999814	6271
34	6	9	14	14	VERANSTALTUNG	ÖFFENTLICHKEIT		0	-1	-1
34	6	9	15	38	SEILTÄNZER	SCHWERPUNKT	ZIRKUS	0	204879999999981	3359
34	6	9	16	34	REGEL	KOMBINATION	AUSSNAHME	0	344220000000019	7099
34	6	9	17	11	GESCHOSS	PFEIL	BOGEN	0	752490000000037	8301
34	6	9	18	23	TOTSCHLAG	BRUTALITÄT	BRUTALITÄT	1	206390000000037	7178
34	6	9	19	37	STUDIUM	WIRTSCHAFT	KLAUSUR	0	260479999999981	4285
34	6	9	20	17	SONATE	KLAVIER		0	-1	-1
34	6	9	21	25	FINDIGKEIT	EINFALL	INTELLIGENZ	0	3688.5	6225
34	6	9	22	18	WELLE	FLUT	STRAND	0	351890000000037	4454
34	6	9	23	6	BÜRGSCHAFT	VOLLMACHT	SCHULDEN	0	224079999999981	3479
34	6	9	24	22	TAKT	HARFE		0	-1	-1
34	6	9	25	33	ÄHNLICHKEIT	WIEDERHOLUNG		0	-1	-1
34	6	9	26	21	ORIENTIERUNG	AUSGANG		0	-1	-1
34	6	9	27	24	GANGSTER	VERBRECHEN	POLIZIST	0	582379999999981	7672
34	6	9	28	12	HALLE	TURNIER		0	-1	-1
34	6	9	29	32	GLETSCHER	POL	SPITZE	0	3839.5	6160
34	6	9	30	15	BÜCHEREI	VERLEIH	REGAL	0	363690000000037	4572
34	6	9	31	20	KUMMER	TRAURIGKEIT		0	-1	-1
34	6	9	32	35	AUFPRALL	FALL	UNFALL	0	1959.5	2918
34	6	9	33	3	GITTER	BESCHRÄNKUNG	GEFÄNGNIS	0	245459999999963	8089
34	6	9	34	27	STRICK	SCHLINGE	GALGEN	0	179890000000037	2649
34	6	9	35	1	INSTANZ	GESETZGEBUNG	GERICHT	0	226879999999981	4093
34	6	9	36	10	VORTRAG	REDNER	SAAL	0	440679999999981	5375
34	6	9	37	8	ANHÄNGER	MEISTER	KUPPLUNG	0	428779999999981	6040
34	6	9	38	9	KOCHTOPF	BÜGELEISEN	PFANNE	0	3048	4328
34	6	9	39	2	GEDULD	KONTROLLE		0	-1	-1
34	6	9	40	5	KAMERAD	OPFER	NAZI	0	497379999999981	6866
34	7	10	1	28	ANKÜNDIGUNG	EXAMEN	VORTRAG	0	378990000000037	6038
34	7	10	2	30	PASSION	ORGASMUS	LIEBE	0	288690000000037	9209
34	7	10	3	21	ELITE	VERMÖGEN	REICHTUM	0	3831.5	5000
34	7	10	4	33	OPERATION	KOMA	PATIENT	0	480490000000037	5701
34	7	10	5	36	GESCHLECHT	MANN	MÄNNLICH	0	187209999999963	5424
34	7	10	6	35	VERLAUF	ENDUNG	GESCHICHTE	0	247820000000019	3713
34	7	10	7	23	SCHNORCHEL	ATLANTIK	MEER	0	826190000000037	9750
34	7	10	8	14	ZUSAMMENHANG	VORZEICHEN		0	-1	-1
34	7	10	9	19	DROGE	VERHEIMLICHUNG	ALKOHL	0	801929999999981	10299
34	7	10	10	9	VOLK	GEMEINDE	GESELSCHAFT	0	520409999999963	13350
34	7	10	11	12	ZENTIMETER	METER	METER	1	137070000000019	2269
34	7	10	12	37	NEUROSE	PSYCHOLOGIE	GEHIRN	0	419090000000037	5423
34	7	10	13	8	UMARMUNG	INTEGRATION	KUSS	0	257520000000019	4047
34	7	10	14	34	VERDROSSENHEIT	RESIGNATION	RESIGNATION	1	610290000000037	8617
34	7	10	15	1	PROGNOSE	GEWISSHEIT	VORHERSAGE'	0	191590000000037	4919
34	7	10	16	5	ANZUG	BÖRSE	CHEF	0	326909999999963	4359
34	7	10	17	25	PARADIES	MENSCH	ADAM	0	468490000000037	5445
34	7	10	18	6	ABSCHLUSS	PROJEKT		0	-1	-1
34	7	10	19	15	PATIENT	THERAPIE	THERAPIE	1	298309999999963	9279
34	7	10	20	10	MAGEN	RESTAURANT	DARM	0	263940000000037	3287
34	7	10	21	20	SPIRALE	FRUCHTBARKEIT	VERHÜTUNG	0	159220000000019	4168
34	7	10	22	22	LIEGE	VERANDA	VERANDA	1	663209999999963	10016
34	7	10	23	38	REDAKTEUR	KORRESPONDENZ	PRESSE	0	411909999999963	5063
34	7	10	24	13	GENAUIGKEIT	AUFMERKSAMKEIT	PRÄZISZION	0	229509999999963	5923
34	7	10	25	11	DIREKTOR	GESCHÄFT	SCHULE	0	269109999999963	3595
34	7	10	26	24	MAKEL	SELBSTBEWUSSTSEIN		0	-1	-1
34	7	10	27	3	LINIE	BUS		0	-1	-1
34	7	10	28	7	LOYALITÄT	BRUDER	BRUDER	1	792709999999963	10599
34	7	10	29	4	FAHRT	AUTOBAHN		0	-1	-1
34	7	10	30	27	MONSTER	MUT		0	-1	-1
34	7	10	31	2	KAMERADSCHAFT	PARTNER	NAZI	0	262290000000037	4191
34	7	10	32	26	POLITIKER	ZUVERSICHT	PARLAMENT	0	531890000000037	7759
34	7	10	33	40	PEITSCHE	MISSHANDLUNG	KUTSCHE	0	239190000000037	3600
34	7	10	34	32	SCHIFFBRUCH	UNGLÜCKSFALL		0	-1	-1
34	7	10	35	31	SAMT	STOFF	SEIDE	0	146909999999963	2253
34	7	10	36	39	ERMORDUNG	GESTÄNDNIS		0	-1	-1
34	7	10	37	18	FASCHIST	IDEOLOGIE	SOZIALIST	0	884679999999981	11216
34	7	10	38	16	STRICH	SKIZZE	FADEN	0	570409999999963	7128
34	7	10	39	29	ZUSPITZUNG	PUNKT		0	-1	-1
34	7	10	40	17	KÄFER	RUINE	INSEKT	0	1838.5	3074
34	8	11	1	3	COMPUTER	ZEITVERTREIB	MAUS	0	170509999999963	2384
34	8	11	2	16	TRAKTOR	LENKSTANGE	FARM	0	200809999999963	2649
34	8	11	3	23	KATEGORIE	GÜLTIGKEIT		0	-1	-1
34	8	11	4	20	VATERUNSER	RELIGION	RELIGION	1	269319999999925	4662
34	8	11	5	5	INSTITUTION	ABTEILUNG	KIRCHE	0	378069999999925	4735
34	8	11	6	28	VERSEUCHUNG	RATTE	EPIDEMIE	0	397169999999925	5631
34	8	11	7	10	ZULASSUNG	NACHWEIS	NACHWEIS	1	172709999999963	7879
34	8	11	8	24	AUSSCHAU	GIPFEL		0	-1	-1
34	8	11	9	18	TREIBSTOFF	KILOMETER	BENZIN	0	456409999999963	5892
34	8	11	10	12	ATOM	MOLEKÜL	MOLEKÜL	1	127930000000075	3287
34	8	11	11	22	KARTE	HINDERNIS		0	-1	-1
34	8	11	12	4	MEDAILLE	WETTBEWERB	KETTE	0	371919999999925	4567
34	8	11	13	30	STRATEGIE	NÄHERUNG	PLAN	0	239119999999925	3839
34	8	11	14	17	HANDSCHRIFT	BUCHSTABE		0	-1	-1
34	8	11	15	8	REKORD	ARBEITSLOSIGKEIT		0	-1	-1
34	8	11	16	2	UNTAUGLICHKEIT	FAHRER		0	-1	-1
34	8	11	17	39	GEWINNUNG	WERBER	FÖRDERUNG	0	263109999999963	4071
34	8	11	18	35	BEHANDLUNG	MANDEL	THERAPIE	0	175109999999963	3839
34	8	11	19	27	DOLCH	STICH	SCHWERT	0	6859	8183
34	8	11	20	40	WIND	ELEMENT	ELEMENT	1	604009999999963	7176
34	8	11	21	33	STURZ	REGIERUNG	FALL	0	206309999999963	2818
34	8	11	22	26	HAND	GESTE	FAUST	0	371630000000075	4859
34	8	11	23	14	LEISTUNG	PROVISION		0	-1	-1
34	8	11	24	9	WAHL	GREMIUM		0	-1	-1
34	8	11	25	31	KOPPEL	STIER	PFERD	0	459819999999925	5470
34	8	11	26	1	SCHALTER	FLUGHAFEN	KNOPF	0	395130000000075	5303
34	8	11	27	25	PHILOSOPHIE	SINN	DEMOKRATIE	0	529909999999963	10634
34	8	11	28	13	FEHLTRITT	VERANTWORTUNG	STURZ	0	181140000000037	4772
34	8	11	29	37	HIRTE	SCHAF	SCHAF	1	139930000000075	2159
34	8	11	30	38	WEG	WILLE	STRASSE	0	2171	3499
34	8	11	31	34	SYMBOL	WAPPEN	KREUZ	0	253209999999963	3500
34	8	11	32	11	SCHEIDUNG	INSTABILITÄT		0	-1	-1
34	8	11	33	15	ATTRAKTION	WELTWUNDER		0	-1	-1
34	8	11	34	6	AMATEUR	HOBBY	HOBBY	1	589509999999963	6743
34	8	11	35	32	KRAMPF	BEIN		0	-1	-1
34	8	11	36	29	BUDE	KÜHLSCHRANK	WOHNUNG	0	347909999999963	4567
34	8	11	37	36	WALZER	GALA	BALL	0	472890000000037	6037
34	8	11	38	7	BODEN	FUND	WAND	0	314359999999963	5162
34	8	11	39	19	BEGNADIGUNG	DROHUNG		0	-1	-1
34	8	11	40	21	GANS	ENTE	ENTE	1	471009999999963	6679
