## Supplementary material for "Vast amounts of encoded items nullify but do not reverse the effect of sleep on declarative memory": Dataset: PAL_34_1_3.xlsx

### Sheet: Sheet1
VP_Nr	Block	VersioN	counter	pair_code	cue	correct_answer	answer	accuracy	reactiontime1	reactiontime2
34	1	4	1	19	BETRAG	WECHSEL	RECHNUNG	0	3057.7	4436
34	1	4	2	5	MÖNCH	NONNE	NONNE	1	988200000000001	1868
34	1	4	3	31	MERKMAL	DETAIL	MUTTERMAL	0	4071	6839
34	1	4	4	18	BESESSENHEIT	TEUFEL		0	-1	-1
34	1	4	5	7	HIMMEL	FIRMAMENT	HÖLLE	0	1536.2	2464
34	1	4	6	32	DIENER	HALTUNG	HERR	0	1487	5607
34	1	4	7	23	GEDICHT	LIEBE	LIED'	0	3311.2	4438
34	1	4	8	35	FAHNE	EROBERUNG		0	-1	-1
34	1	4	9	39	GESCHICHTE	ENTWICKLUNG		0	-1	-1
34	1	4	10	10	ZIEL	RICHTUNG	START	0	1412.4	2382
34	1	4	11	40	GENUSS	ZIGARRE		0	-1	-1
34	1	4	12	30	MUSIKER	AKKORDEON	KÜNSTLER	0	3142.4	4920
34	1	4	13	24	LABYRINTH	SUCHE		0	-1	-1
34	1	4	14	4	ANGEBOT	MARKT	NACHFRAGE	0	1160	3120
34	1	4	15	13	NAGEL	METALL	KOPG	0	1543	2367
34	1	4	16	34	SCHLEMMER	LECKERBISSEN	GENIESSER	0	2839	4471
34	1	4	17	14	ERGÄNZUNG	ZUSATZ		0	-1	-1
34	1	4	18	38	SAUERSTOFF	LUFT		0	-1	-1
34	1	4	19	17	KLIPPE	ABGRUND		0	-1	-1
34	1	4	20	12	THEORIE	AUSNAHME	PRAXIS	0	3783.2	5375
34	1	4	21	16	ERFORSCHUNG	PATENT		0	-1	-1
34	1	4	22	22	ZIMMER	ECKE	TÜR	0	371439999999999	4384
34	1	4	23	21	DIAMANT	GOLD	GOLD	1	2272.2	3128
34	1	4	24	20	ANDEUTUNG	VERDACHT		0	-1	-1
34	1	4	25	27	VERRAT	TREUE		0	-1	-1
34	1	4	26	3	SALAT	GARTEN	TOMATE	0	1544	2753
34	1	4	27	2	SCHÜLER	DOZENT	DOZENT	1	2713.5	4166
34	1	4	28	37	ANGST	SCHLANGE		0	-1	-1
34	1	4	29	26	DICKICHT	WALD		0	-1	-1
34	1	4	30	29	ANFÜHRER	CHEF		0	-1	-1
34	1	4	31	8	GLÜCK	ZUFALL	PECH	0	1655.2	2769
34	1	4	32	36	POLIZIST	WACHE		0	-1	-1
34	1	4	33	33	BEGABUNG	VERERBUNG	FÄHIGKEITEN	0	9375.2	14271
34	1	4	34	11	AUFGABE	ERLEDIGUNG		0	-1	-1
34	1	4	35	28	GÖTTIN	GEBET	GOTT	0	2247	2792
34	1	4	36	1	GRUPPE	VERSAMMLUNG		0	-1	-1
34	1	4	37	25	BETTLER	UNGLÜCK		0	-1	-1
34	1	4	38	6	STIRN	KINN	KINN	1	203020000000001	2982
34	1	4	39	9	LAUNE	HUMOR		0	-1	-1
34	1	4	40	15	MOOR	SUMPF		0	-1	-1
34	2	5	1	33	REPTIL	ECHSE	ECHSE	1	1723.5	2488
34	2	5	2	28	STIFT	KAPPE	PAPIER	0	191930000000005	2844
34	2	5	3	26	FAHRRAD	PEDAL	SCHLOSS	0	114960000000009	2199
34	2	5	4	12	FLOCKEN	SCHNEE	SCHNEE	1	141839999999991	2719
34	2	5	5	24	INFEKTION	SCHMERZEN	WUNDE	0	236219999999995	3666
34	2	5	6	27	SCHAUSPIEL	BÜHNE	THEATER	0	149539999999991	2767
34	2	5	7	35	GETREIDE	DINKEL	DINKEL	1	189539999999991	2824
34	2	5	8	34	EREIGNIS	FEST		0	-1	-1
34	2	5	9	23	ZÜGEL	WENDE	PFERD	0	172739999999991	3548
34	2	5	10	38	FAHRZEUG	KETTE	AUTO	0	193160000000009	2698
34	2	5	11	25	SPORT	SCHWEISS		0	-1	-1
34	2	5	12	18	BAHNHOF	KIOSK		0	-1	-1
34	2	5	13	19	SCHULE	HOLZ	LEHRER	0	307930000000005	4218
34	2	5	14	32	FABRIK	PRODUKTION	MASCHINE	0	236439999999991	4140
34	2	5	15	20	RIESE	SCHRITT	ZWERG	0	177419999999995	2988
34	2	5	16	1	KRUG	BIER	BIER	1	115080000000005	1890
34	2	5	17	7	AUFSTAND	REBELLION	REBELLION	1	224210000000009	4399
34	2	5	18	6	GLAUBE	BIBEL		0	-1	-1
34	2	5	19	2	GELENK	KEULE		0	-1	-1
34	2	5	20	39	VERLETZUNG	SCHORF		0	-1	-1
34	2	5	21	40	FLOTTE	DECK	DECK	1	160460000000009	2583
34	2	5	22	37	WEBER	KAMM		0	-1	-1
34	2	5	23	13	GESICHT	MASKE		0	-1	-1
34	2	5	24	16	REISE	KONTINENT		0	-1	-1
34	2	5	25	10	INSTRUMENT	OBOE	OBOE	1	142089999999991	3007
34	2	5	26	29	PINSEL	LEINWAND	STRICH	0	264689999999991	3735
34	2	5	27	31	AUFTRAG	ARBEIT		0	-1	-1
34	2	5	28	9	KAUFHAUS	SCHAUFENSTER		0	-1	-1
34	2	5	29	8	HEFT	NOTE		0	-1	-1
34	2	5	30	17	SCHIFF	DOCK	MATROSE	0	189469999999995	3199
34	2	5	31	21	BÜNDNIS	PAKT	ALLIANZ	0	177519999999995	3831
34	2	5	32	36	STRASSE	TEER	WEG	0	304769999999995	3647
34	2	5	33	3	BRÜCKE	SAN FRANCISCO		0	-1	-1
34	2	5	34	30	HEER	INFANTERIE	INFANTERIE	1	163139999999991	3904
34	2	5	35	5	ORCHESTER	KONZERT	DIRIGENT	0	397419999999995	5779
34	2	5	36	14	ANGABE	ZEUGE		0	-1	-1
34	2	5	37	11	MÖBEL	LEHNE	TISCH	0	167919999999995	2367
34	2	5	38	15	TROPEN	AMAZONAS		0	-1	-1
34	2	5	39	22	NATUR	PFLANZE	J	0	591399999999907	1087
34	2	5	40	4	MAUER	BRÜSTUNG		0	-1	-1
34	3	6	1	17	REVOLVER	KALIBER	KALIBER	1	190379999999981	3721
34	3	6	2	25	AQUARELL	GALERIE	GEMÄLDE	0	2775.5	4484
34	3	6	3	5	EISENBAHN	SCHIENE	SCHAFFNER	0	172220000000019	2889
34	3	6	4	3	GEBIRGE	EDELWEISS	FLUSS	0	191970000000019	5009
34	3	6	5	23	NÄHEN	KREUZSTICH	STRICKEN	0	1350.5	2462
34	3	6	6	27	MUSEUM	ÄGYPTEN		0	-1	-1
34	3	6	7	6	DYNAMO	LICHT	LICHT	1	184410000000009	3102
34	3	6	8	13	VERORDNUNG	BESCHEID	ERMÄCHTIGUNG	0	3695.5	6106
34	3	6	9	28	BIBLIOTHEK	SIGNATUR	BÜCHER	0	5276.5	6508
34	3	6	10	34	MUSKEL	SEHNE	SEHNE	1	194329999999981	2703
34	3	6	11	29	GRILLEN	SOMMER	SOMMER	1	1487.5	2576
34	3	6	12	21	ARZT	PRAXIS	PATIENT	0	222229999999981	4214
34	3	6	13	40	RADIO	STIMME	AUTO	0	1871.5	2575
34	3	6	14	14	HOCHZEIT	ALTAR	BRÄUTIGAM	0	714879999999981	10375
34	3	6	15	4	WINTER	UNFALL	HERBST	0	153529999999981	3672
34	3	6	16	37	STRAUSS	TULPEN	BLUMEN	0	9814.5	10749
34	3	6	17	38	FISCH	SCHUPPEN	HAKEN	0	240239999999991	3376
34	3	6	18	1	UFER	DAMM	FLUSS	0	2647.5	3975
34	3	6	19	19	THEATER	REIHE	KINO	0	212729999999981	3036
34	3	6	20	8	FLUGZEUG	TOMATENSAFT	STEWARDESS	0	458020000000019	6859
34	3	6	21	33	LADEN	REKLAME		0	196629999999981	3079
34	3	6	22	18	KAMPF	SIEG		0	-1	-1
34	3	6	23	35	KÜSTE	DÜNE	STRAND	0	307129999999981	5320
34	3	6	24	12	ZEUS	HADES	JUPITER	0	392539999999991	5399
34	3	6	25	30	BUCH	SCHRIFTSTELLER		0	-1	-1
34	3	6	26	15	GEFÄNGNIS	VERGEHEN	WÄRTER	0	2247.5	3767
34	3	6	27	10	TANNE	RINDE	BIRKE	0	314339999999991	6767
34	3	6	28	2	WEIN	BLUME	FLASCHE	0	646079999999981	8071
34	3	6	29	24	SPIELZEUG	PLASTIK	KIND	0	273889999999991	3335
34	3	6	30	26	KÜCHE	EIMER	SPÜLMASCHINE	0	710339999999991	11392
34	3	6	31	11	SCHACH	TURM	TURM	1	217410000000009	3406
34	3	6	32	31	ORKAN	WIRBEL	HURRICAN	0	264739999999991	3982
34	3	6	33	20	RINGE	BAUM		0	-1	-1
34	3	6	34	36	INSEKT	LIBELLE	KÄFER	0	228639999999991	4039
34	3	6	35	39	LABOR	PIPETTE	PROBANT	0	3854.5	5299
34	3	6	36	32	SCHMIED	HUFEISEN	AMBOSS	0	2010.5	3290
34	3	6	37	22	ENERGIE	ÖL	ÖL	1	234360000000009	2863
34	3	6	38	7	TONNE	REGEN		0	-1	-1
34	3	6	39	16	NACHT	SCHEINWERFER	TAG	0	132739999999991	1895
34	3	6	40	9	HERD	FEUER	TOPF	0	267020000000019	3546
34	4	7	1	11	ÜBERBLICK	STANDPUNKT		0	288160000000009	4988
34	4	7	2	13	ERFOLG	LEBENSLAUF		0	-1	-1
34	4	7	3	10	EIFERSUCHT	GRUND		0	-1	-1
34	4	7	4	9	STEUER	UNTERSCHLAGUNG	VERMÖGEN	0	3759.5	5535
34	4	7	5	27	LAWINE	FELSBLOCK	SKI	0	4687.5	5854
34	4	7	6	16	FUSSKNÖCHEL	ARM	SOCKEN	0	243270000000019	5744
34	4	7	7	21	KRANKENWAGEN	NOTFALL	SIRENE	0	2574.5	3738
34	4	7	8	26	ANTWORT	BEKENNTNIS	FRAGE	0	1631.5	2431
34	4	7	9	40	ARGUMENT	ENTSCHEIDUNG	THESE	0	4119.5	5098
34	4	7	10	12	WHISKY	DUDELSACK	RUM	0	414170000000019	5061
34	4	7	11	32	ZERSTÖRUNG	AUSROTTUNG	ERSCHAFFUNG	0	1751.5	3359
34	4	7	12	8	FIEBER	ERSCHÖPFUNG		0	-1	-1
34	4	7	13	36	VERMITTLUNG	INTERVIEW		0	-1	-1
34	4	7	14	25	METHODE	VERSUCH	THEORIE	0	463960000000009	7079
34	4	7	15	17	VERSCHIEDENHEIT	GEGENTEIL		0	-1	-1
34	4	7	16	4	WEISE	ART	ALT	0	1887.5	2278
34	4	7	17	38	ZAUBERER	ENTHÜLLUNG		0	-1	-1
34	4	7	18	30	DARBIETUNG	BEOBACHTUNG	ZIRKUS	0	409089999999991	9734
34	4	7	19	24	DOKTOR	KLINIK	PATIENT	0	3287.5	4567
34	4	7	20	33	CHARME	HERZ	LIEBE	0	2054.5	3119
34	4	7	21	18	STANGE	STOSS		0	-1	-1
34	4	7	22	28	ENTFÜHRUNG	AUSBEUTE	LÖSEGELD	0	3599	5303
34	4	7	23	6	HEKTAR	ZAUN	ZAUN	1	160739999999991	2271
34	4	7	24	29	ALGEBRA	FUNKTION	MATHE	0	1775.5	2488
34	4	7	25	31	TODESKAMPF	LEBEN		0	-1	-1
34	4	7	26	39	ÄRGER	FEINDSELIGKEIT		0	-1	-1
34	4	7	27	20	TINTE	BLEISTIFT	FEDER	0	2463.5	3527
34	4	7	28	15	SCHLAMM	HÜRDE	DRECK	0	1591.5	2823
34	4	7	29	7	BOTSCHAFTER	NATIONALITÄT	REPRÄSENTANT	0	423170000000019	8284
34	4	7	30	14	PROFESSOR	HOCHSCHULE	HOCHSCHULE	1	4330.5	5819
34	4	7	31	3	AUSBILDUNG	ZUKUNFT	ARBEIT	0	288170000000019	3790
34	4	7	32	2	KAMMER	GEKLAPPER		0	-1	-1
34	4	7	33	35	HAUSSCHUHE	PFEIFE	SLIPPER	0	4022.5	5302
34	4	7	34	23	SCHÄDEL	LEICHE	KOPF	0	296820000000019	3951
34	4	7	35	37	MIKROSKOP	BAKTERIEN	BAKTERIEN	1	214729999999981	4255
34	4	7	36	22	SCHLEIM	HAFER		0	123160000000009	2631
34	4	7	37	1	HERZLICHKEIT	GEHÄSSIGKEIT		0	-1	-1
34	4	7	38	5	ZITRONE	ERDBEERE	PFIRSICH	0	604870000000019	8560
34	4	7	39	34	EMANZIPATION	GLEICHSTELLUNG	GLEICHBERECHTIGUNG	0	1303.5	4711
34	4	7	40	19	UMWELT	GEFÄHRDUNG	ZERSTÖRUNG	0	2175.5	5943
34	5	8	1	23	ÄRA	ZEITALTER	EPOCHE	0	198759999999963	3697
34	5	8	2	26	ADMIRAL	WAFFENRUHE	SCHIFF	0	371359999999963	4489
34	5	8	3	17	THEMA	INTERESSE		0	-1	-1
34	5	8	4	14	LÜGE	WAHRHEIT	WAHRHEIT	1	106359999999963	2151
34	5	8	5	20	FLEISCH	RAUBTIER	FISCH	0	120790000000037	4216
34	5	8	6	4	TRANSPORT	LAGER		0	-1	-1
34	5	8	7	7	FENSTER	BEWOHNER	GLAS	0	211979999999981	4491
34	5	8	8	28	SCHATTEN	EXISTENZ	LICHT	0	211179999999981	3503
34	5	8	9	18	BLASE	BAUCH		0	-1	-1
34	5	8	10	1	WOHNUNG	HEIM	KELLER	0	274390000000037	4823
34	5	8	11	36	LEERE	DUMPFHEIT		0	-1	-1
34	5	8	12	15	PLAKAT	HAMMER		0	-1	-1
34	5	8	13	37	FISCHER	MEER		0	-1	-1
34	5	8	14	8	FAMILIE	MUTTER	NEFFE	0	184540000000037	5423
34	5	8	15	3	GABEL	SOSSE	MESSER	0	241509999999963	4047
34	5	8	16	6	DICHTER	ZITAT	DENKER	0	163170000000019	4215
34	5	8	17	16	PERSON	SCHADEN		0	-1	-1
34	5	8	18	5	JUNGFRAU	SCHLEIER		0	-1	-1
34	5	8	19	30	STRAND	VERGNÜGEN	SAND	0	231390000000037	3050
34	5	8	20	35	LEICHTIGKEIT	SCHWERKRAFT		0	-1	-1
34	5	8	21	10	IRRTUM	MISSVERSTÄNDNIS		0	-1	-1
34	5	8	22	13	BÜSTENHALTER	BUSEN	BH	0	229570000000019	3360
34	5	8	23	29	SÄUGLING	WIEGE	FLASCHE	0	227109999999963	3415
34	5	8	24	2	GELEGENHEIT	LIEBSCHAFT		0	-1	-1
34	5	8	25	9	BEMÜHUNGEN	ANSTRENGUNG		0	-1	-1
34	5	8	26	24	SOZIALIST	PAROLE	ANACHRIST	0	350040000000037	9799
34	5	8	27	38	PFEFFER	BUTTER	SALZ	0	139979999999981	2565
34	5	8	28	32	MÜNDIGKEIT	ABHÄNGIGKEIT		0	-1	-1
34	5	8	29	11	REIZ	REAKTION		0	-1	-1
34	5	8	30	21	ERMÜDUNG	KREISLAUF		0	-1	-1
34	5	8	31	19	LERCHE	FRÖHLICHKEIT	BIRKE	0	281370000000019	3709
34	5	8	32	33	GETRÄNK	SCHAUM	KAFFEE	0	246290000000037	3623
34	5	8	33	22	BEGINN	FOLGE	ENDE	0	203970000000019	2559
34	5	8	34	39	RÄUBER	DIEBSTAHL	GENDARM	0	1409	2647
34	5	8	35	34	ENTSPANNUNG	BEDROHUNG		0	-1	-1
34	5	8	36	40	GESTALTUNG	LANDSCHAFT		0	-1	-1
34	5	8	37	25	STIMMUNG	ATMOSPHÄRE		0	-1	-1
34	5	8	38	31	VERWALTUNG	GENEHMIGUNG	BEHÖRDE	0	191799999999814	6142
34	5	8	39	12	ABFALL	SCHMUTZ		0	-1	-1
34	5	8	40	27	ERFAHRUNG	UNWISSENHEIT		0	-1	-1
34	6	9	1	28	GEMÜT	HEITERKEIT		0	-1	-1
34	6	9	2	25	FINDIGKEIT	EINFALL		0	-1	-1
34	6	9	3	33	ÄHNLICHKEIT	WIEDERHOLUNG	ZWILLING	0	350170000000019	5560
34	6	9	4	14	VERANSTALTUNG	ÖFFENTLICHKEIT	EREIGNIS	0	2632	4047
34	6	9	5	20	KUMMER	TRAURIGKEIT	KASTEN	0	222020000000019	4497
34	6	9	6	12	HALLE	TURNIER		0	-1	-1
34	6	9	7	32	GLETSCHER	POL	GIPFEL	0	584070000000019	7950
34	6	9	8	23	TOTSCHLAG	BRUTALITÄT	BRUTALITÄT	1	2720	6840
34	6	9	9	40	GESCHENK	UNDANK		0	3151	4047
34	6	9	10	22	TAKT	HARFE	TANZ	0	2064	2936
34	6	9	11	39	ABRECHNUNG	BANKIER		0	-1	-1
34	6	9	12	3	GITTER	BESCHRÄNKUNG	GEFÄNGNIS	0	1722	5410
34	6	9	13	24	GANGSTER	VERBRECHEN	RÄUBER	0	277579999999981	4049
34	6	9	14	11	GESCHOSS	PFEIL	STOCKWERK	0	2080	4689
34	6	9	15	2	GEDULD	KONTROLLE		0	-1	-1
34	6	9	16	34	REGEL	KOMBINATION		0	-1	-1
34	6	9	17	19	VERBRENNUNG	PROZESSION	HOLZ	0	271279999999981	3450
34	6	9	18	15	BÜCHEREI	VERLEIH		0	-1	-1
34	6	9	19	36	VERZIERUNG	PALAST		0	-1	-1
34	6	9	20	8	ANHÄNGER	MEISTER		0	-1	-1
34	6	9	21	26	DUFT	GERUCH		0	5064	5965
34	6	9	22	9	KOCHTOPF	BÜGELEISEN	PFANNE	0	280979999999981	3839
34	6	9	23	16	KRANKHEIT	SYMPTOM	THERAPIE	0	204979999999981	3779
34	6	9	24	30	ZUGEHÖRIGKEIT	GENERATION	NATIONALITÄT	0	295620000000019	6869
34	6	9	25	4	TÜR	SCHRANK	SCHLOSS	0	115109999999963	2311
34	6	9	26	37	STUDIUM	WIRTSCHAFT	KLAUSUR	0	4664	6280
34	6	9	27	6	BÜRGSCHAFT	VOLLMACHT	SCHULDEN	0	205579999999981	3432
34	6	9	28	5	KAMERAD	OPFER		0	-1	-1
34	6	9	29	13	SARG	GRAB	ERDE	0	251140000000037	3456
34	6	9	30	27	STRICK	SCHLINGE	GALGEN	0	283979999999981	5000
34	6	9	31	7	SPRÜHREGEN	FLUSS	SONNE	0	4144	5160
34	6	9	32	35	AUFPRALL	FALL	UNFALL	0	350379999999981	5112
34	6	9	33	38	SEILTÄNZER	SCHWERPUNKT	ZIRKUS	0	1680	2608
34	6	9	34	29	RHEUMATISMUS	IMMUNITÄT		0	-1	-1
34	6	9	35	17	SONATE	KLAVIER	KOMPONIST	0	400520000000019	6683
34	6	9	36	31	ANREGUNG	BEISPIEL		0	-1	-1
34	6	9	37	1	INSTANZ	GESETZGEBUNG	GERICHT	0	1704	3847
34	6	9	38	10	VORTRAG	REDNER	PRÄSENTATION	0	650379999999981	10576
34	6	9	39	21	ORIENTIERUNG	AUSGANG		0	-1	-1
34	6	9	40	18	WELLE	FLUT		0	-1	-1
34	7	10	1	12	ZENTIMETER	METER	METER	1	281120000000019	4731
34	7	10	2	6	ABSCHLUSS	PROJEKT		0	-1	-1
34	7	10	3	21	ELITE	VERMÖGEN		0	-1	-1
34	7	10	4	24	MAKEL	SELBSTBEWUSSTSEIN		0	-1	-1
34	7	10	5	35	VERLAUF	ENDUNG		0	-1	-1
34	7	10	6	33	OPERATION	KOMA	CHIRUG	0	5774	6962
34	7	10	7	19	DROGE	VERHEIMLICHUNG	ALKOHL	0	378820000000019	5964
34	7	10	8	13	GENAUIGKEIT	AUFMERKSAMKEIT		0	-1	-1
34	7	10	9	15	PATIENT	THERAPIE	THERAPIE	1	163020000000019	4254
34	7	10	10	30	PASSION	ORGASMUS	CHARME	0	357520000000019	4464
34	7	10	11	28	ANKÜNDIGUNG	EXAMEN		0	-1	-1
34	7	10	12	16	STRICH	SKIZZE	PINSEL	0	182520000000019	5281
34	7	10	13	2	KAMERADSCHAFT	PARTNER	VERBINDUNG	0	4951	6799
34	7	10	14	1	PROGNOSE	GEWISSHEIT	VORHERSEHUNG	0	274179999999981	9189
34	7	10	15	4	FAHRT	AUTOBAHN		0	-1	-1
34	7	10	16	31	SAMT	STOFF	SEIDE	0	118020000000019	1869
34	7	10	17	36	GESCHLECHT	MANN	MÄNNLICH	0	141420000000019	3979
34	7	10	18	10	MAGEN	RESTAURANT	DARM	0	1226	2074
34	7	10	19	5	ANZUG	BÖRSE	KRAWATTE	0	201609999999963	6112
34	7	10	20	40	PEITSCHE	MISSHANDLUNG	SPOREN	0	4880	6040
34	7	10	21	34	VERDROSSENHEIT	RESIGNATION	RESIGNATION	1	231920000000019	5015
34	7	10	22	29	ZUSPITZUNG	PUNKT	ÜBERTREIBUNG	0	243879999999981	4943
34	7	10	23	17	KÄFER	RUINE	INSEKT	0	151920000000019	2542
34	7	10	24	7	LOYALITÄT	BRUDER	ZUGEHÖRIGKEIT	0	465620000000019	7944
34	7	10	25	23	SCHNORCHEL	ATLANTIK	TAUCHEN	0	631659999999963	7368
34	7	10	26	26	POLITIKER	ZUVERSICHT		0	-1	-1
34	7	10	27	9	VOLK	GEMEINDE		0	-1	-1
34	7	10	28	37	NEUROSE	PSYCHOLOGIE	KRANKHEIT	0	3615	6527
34	7	10	29	27	MONSTER	MUT		0	-1	-1
34	7	10	30	18	FASCHIST	IDEOLOGIE	KOMMUNIST	0	654590000000037	8168
34	7	10	31	32	SCHIFFBRUCH	UNGLÜCKSFALL		0	-1	-1
34	7	10	32	38	REDAKTEUR	KORRESPONDENZ	PRESSEFREIHEIT	0	5943	9735
34	7	10	33	22	LIEGE	VERANDA		0	-1	-1
34	7	10	34	20	SPIRALE	FRUCHTBARKEIT	VERHÜTUNG	0	149509999999963	3230
34	7	10	35	11	DIREKTOR	GESCHÄFT	CHEF	0	167220000000019	2339
34	7	10	36	25	PARADIES	MENSCH	HÖLLE	0	304420000000019	6959
34	7	10	37	14	ZUSAMMENHANG	VORZEICHEN	BEZIEHUNG	0	4042.5	7732
34	7	10	38	8	UMARMUNG	INTEGRATION	KUSS	0	369520000000019	4386
34	7	10	39	3	LINIE	BUS	KREIS	0	2196	4068
34	7	10	40	39	ERMORDUNG	GESTÄNDNIS	OPFER	0	3119	4143
34	8	11	1	7	BODEN	FUND	WAND	0	253890000000037	3232
34	8	11	2	17	HANDSCHRIFT	BUCHSTABE	STIFT	0	517619999999925	6464
34	8	11	3	2	UNTAUGLICHKEIT	FAHRER		0	-1	-1
34	8	11	4	4	MEDAILLE	WETTBEWERB	TROPHÄE	0	397530000000075	6151
34	8	11	5	29	BUDE	KÜHLSCHRANK		0	-1	-1
34	8	11	6	35	BEHANDLUNG	MANDEL		0	-1	-1
34	8	11	7	36	WALZER	GALA	TANZ	0	351890000000037	4184
34	8	11	8	21	GANS	ENTE	ENTE	1	241530000000075	3055
34	8	11	9	20	VATERUNSER	RELIGION	RELIGION	1	184730000000075	7154
34	8	11	10	27	DOLCH	STICH	MESSER	0	451730000000075	6125
34	8	11	11	26	HAND	GESTE		0	-1	-1
34	8	11	12	22	KARTE	HINDERNIS		0	-1	-1
34	8	11	13	8	REKORD	ARBEITSLOSIGKEIT		0	-1	-1
34	8	11	14	40	WIND	ELEMENT	WETTER	0	139930000000075	2415
34	8	11	15	18	TREIBSTOFF	KILOMETER	KEROSIN	0	3005	5655
34	8	11	16	14	LEISTUNG	PROVISION		0	-1	-1
34	8	11	17	31	KOPPEL	STIER	PEITSCHE	0	339780000000075	4463
34	8	11	18	5	INSTITUTION	ABTEILUNG	GERICHT	0	2620	4495
34	8	11	19	37	HIRTE	SCHAF	SCHAF	1	137480000000075	3031
34	8	11	20	10	ZULASSUNG	NACHWEIS	NACHWEISE	1	447130000000075	6488
34	8	11	21	19	BEGNADIGUNG	DROHUNG	VERURTEILUNG	0	269409999999963	5230
34	8	11	22	39	GEWINNUNG	WERBER		0	-1	-1
34	8	11	23	9	WAHL	GREMIUM		0	-1	-1
34	8	11	24	15	ATTRAKTION	WELTWUNDER	KARUSSELL	0	236730000000075	4176
34	8	11	25	30	STRATEGIE	NÄHERUNG		0	-1	-1
34	8	11	26	11	SCHEIDUNG	INSTABILITÄT		0	-1	-1
34	8	11	27	25	PHILOSOPHIE	SINN		0	-1	-1
34	8	11	28	23	KATEGORIE	GÜLTIGKEIT		0	-1	-1
34	8	11	29	13	FEHLTRITT	VERANTWORTUNG		0	423300000000745	1824
34	8	11	30	24	AUSSCHAU	GIPFEL		0	-1	-1
34	8	11	31	12	ATOM	MOLEKÜL	MOLEKÜL	1	144730000000075	3626
34	8	11	32	16	TRAKTOR	LENKSTANGE	FELD	0	404430000000075	4589
34	8	11	33	32	KRAMPF	BEIN	MUSKEL	0	177090000000037	3102
34	8	11	34	38	WEG	WILLE	STRASSE	0	160730000000075	2815
34	8	11	35	33	STURZ	REGIERUNG		0	-1	-1
34	8	11	36	1	SCHALTER	FLUGHAFEN	LICHT	0	494309999999963	5732
34	8	11	37	6	AMATEUR	HOBBY	HOBBY	1	377719999999925	4730
34	8	11	38	3	COMPUTER	ZEITVERTREIB	MAUS	0	169830000000075	2343
34	8	11	39	28	VERSEUCHUNG	RATTE		0	-1	-1
34	8	11	40	34	SYMBOL	WAPPEN	KREUZ	0	7250	8354
