## Supplementary material for "Vast amounts of encoded items nullify but do not reverse the effect of sleep on declarative memory": Dataset: PAL_34_2_2.xlsx

### Sheet: Sheet1
VP_Nr	Block	VersioN	counter	pair_code	cue	correct_answer	answer	accuracy	reactiontime1	reactiontime2
34	1	12	1	2	GENIE	MATHEMATIK		0	-1	-1
34	1	12	2	39	ORDNUNG	ZUCHT	SICHERHEIT	0	1432.8	2952
34	1	12	3	3	BEIFALL	APPLAUS	APPLAUS	1	1343.6	2647
34	1	12	4	16	FREUNDIN	ZÄRTLICHKEIT	PARTNERSCHAFT	0	4020.5	5919
34	1	12	5	1	EMPFINDUNG	GELASSENHEIT	EMOTIONEN	0	1841.1	3359
34	1	12	6	12	HÖLLE	MYTHOS	HIMMEL	0	1111.6	2079
34	1	12	7	38	ABEND	MORGEN	NACHT	0	3151.6	4263
34	1	12	8	36	EINSPARUNG	RECHNUNG	AUSGABE	0	2719.6	5183
34	1	12	9	32	KOORDINATION	HANDHABUNG		0	-1	-1
34	1	12	10	29	MOTOR	INDUSTRIALISIERUNG	AUTO	0	2860	3791
34	1	12	11	6	SCHLACHTUNG	SCHWEIN	SCHWEIN	1	3615.8	4591
34	1	12	12	24	ALARM	ÜBUNG		0	-1	-1
34	1	12	13	22	PARTEI	ABSTIMMUNG		0	-1	-1
34	1	12	14	4	KLOSTER	EINSCHRÄNKUNG	KIRCHE	0	562460000000001	6600
34	1	12	15	35	NOTLAGE	DILEMMA		0	-1	-1
34	1	12	16	8	KARTELL	KONSENS	KONSENS	1	2676.8	5132
34	1	12	17	25	BESTATTUNG	SELBSTMORD	SARG	0	1991.8	2847
34	1	12	18	18	PARTY	THEKE		0	-1	-1
34	1	12	19	31	REICH	PROFIT	ARM	0	272760000000001	3367
34	1	12	20	11	PROGRAMM	KINO		0	-1	-1
34	1	12	21	19	BAHNSTEIG	ANPASSUNG		0	-1	-1
34	1	12	22	9	ADER	GESTEIN	BLUT	0	579639999999999	6694
34	1	12	23	27	BEEINFLUSSUNG	VERMARKTUNG		0	-1	-1
34	1	12	24	20	HORN	WARNUNG	HUFE	0	6343.8	7431
34	1	12	25	10	ZAUBERKÜNSTLER	TRICK	TRICK	1	1799.8	2638
34	1	12	26	26	EVOLUTION	ERWEITERUNG	WEITERENTWICKLUNG	0	2680	6592
34	1	12	27	40	KERZE	DOCHT	DOCHT	1	156779999999999	2346
34	1	12	28	13	STAAT	UNTERSTÜTZUNG	GESSELSCHAFT	0	326860000000001	6132
34	1	12	29	30	DORF	ISOLATION	STADT	0	350360000000001	4567
34	1	12	30	5	BINDUNG	BABY		0	-1	-1
34	1	12	31	21	LIKÖR	SEKT	SCHNAPS	0	612779999999999	8375
34	1	12	32	34	BLEI	STAHL	LUFT	0	319979999999999	4293
34	1	12	33	7	HIRN	STUDIE		0	-1	-1
34	1	12	34	33	ERÖFFNUNG	GRÜNDUNG	SCHLIESSUNG	0	162739999999999	4095
34	1	12	35	17	BEGRÜNDER	PRÄSIDENT		0	-1	-1
34	1	12	36	14	SCHLAFWANDELN	UNWIRKLICHKEIT		0	-1	-1
34	1	12	37	37	INVESTITION	KONZERN		0	-1	-1
34	1	12	38	28	UNSTERBLICHKEIT	AUFERSTEHUNG		0	-1	-1
34	1	12	39	23	JUGEND	SCHWIMMBAD		0	-1	-1
34	1	12	40	15	VERHAFTUNG	KLINGE		0	-1	-1
34	2	13	1	37	FLAMME	LEUCHTE	KERZE	0	366269999999995	5397
34	2	13	2	29	KONJUNKTUR	DIAGNOSE		0	5296	8681
34	2	13	3	4	SPRECHER	AUFRUF	NACHRICHTEN	0	288780000000005	4760
34	2	13	4	20	ZAHL	PHYSIK	BUCHSTABE	0	241589999999991	3888
34	2	13	5	27	SUBSTANZ	SEELE		0	-1	-1
34	2	13	6	21	REVOLUTION	WIDERSTAND	WIDERSTAND	1	454280000000005	6391
34	2	13	7	5	AUFTAKT	SPIEL		0	-1	-1
34	2	13	8	7	KRANZ	NEST		0	-1	-1
34	2	13	9	1	WAHNSINN	ANSTALT		0	413889999999991	5507
34	2	13	10	18	BEWERTUNG	KELLNERIN		0	-1	-1
34	2	13	11	3	OZEAN	KRABBE	MEET	0	253480000000005	3359
34	2	13	12	12	TRAINER	STIL		0	-1	-1
34	2	13	13	15	VERBRÜDERUNG	ENTSCHULDIGUNG	KAMERADSCHAFT	0	275039999999991	9688
34	2	13	14	14	MUSIK	OPER	KUNST	0	2169	3312
34	2	13	15	31	TEICH	ÜBERSCHWEMMUNG	WASSER	0	303180000000005	4096
34	2	13	16	23	STREIK	KONFLIKT	KAMPF	0	252410000000009	3879
34	2	13	17	24	ENTSCHLOSSENHEIT	DURCHSETZUNG	WILLE	0	584230000000005	7201
34	2	13	18	34	FRAU	BLUSE	MANN	0	2693	3501
34	2	13	19	32	KLEIDERSCHRANK	HANDSCHUH	HOSE	0	738280000000005	9279
34	2	13	20	19	INSEL	URLAUBER	PALME	0	8048	8824
34	2	13	21	38	SUBMISSION	ERNIEDRIGUNG	ERNIEDRIGUNG	1	435989999999991	10376
34	2	13	22	30	HASS	GEFECHT	WUT	0	309289999999991	3498
34	2	13	23	17	WAFFE	KRIEG	PISTOLE	0	1941	3269
34	2	13	24	39	FREILASSUNG	AUFENTHALT		0	-1	-1
34	2	13	25	8	BEWUNDERUNG	SCHÖNHEIT		0	-1	-1
34	2	13	26	40	REGENSCHIRM	BEDARF	GUMMISTIEFEL	0	688480000000005	9581
34	2	13	27	26	KUNSTWERK	AUFMACHUNG	GEMÄLDE	0	1663.5	3455
34	2	13	28	6	BEGEISTERUNG	GEFÜHL		0	-1	-1
34	2	13	29	2	PARK	VEGETATION	BANK	0	179980000000005	2680
34	2	13	30	36	KLEINIGKEIT	WAAGE		0	-1	-1
34	2	13	31	35	ZUCKER	SPEISE	SALZ	0	1872	2984
34	2	13	32	33	SENDER	NOTIZ	EMPFÄNGER	0	1362.5	3874
34	2	13	33	10	MILCH	KÄSE	BROT	0	194380000000005	2535
34	2	13	34	22	WIEDERHERSTELLUNG	VERSCHLECHTERUNG		0	-1	-1
34	2	13	35	11	DOKUMENT	BESCHEINIGUNG	BUCH	0	432780000000005	4968
34	2	13	36	13	ZAHLUNG	QUITTUNG	GELD	0	2768	3386
34	2	13	37	9	STALL	KUH	STROH	0	246080000000005	3861
34	2	13	38	25	GERICHTSHOF	UNWAHRHEIT	GLAUBWÜRDIGKEIT	0	2575	5559
34	2	13	39	16	TRAINING	PULS	WETTKAMPF	0	5112	7384
34	2	13	40	28	NACHRICHT	GEBURTSTAG		0	-1	-1
34	3	14	1	30	DIAKONIE	VERSORGUNG	UNTERSTÜZUNG	0	685110000000009	9123
34	3	14	2	11	PRÄDIKAT	PRIMA	PRIMA	1	629489999999991	7311
34	3	14	3	22	AUTOR	ERFINDUNG	BIOGRAFIE	0	508329999999981	7273
34	3	14	4	40	LEBER	ORGAN	ORGAN	1	271079999999981	4133
34	3	14	5	28	SCHLÄGER	KRIMINALITÄT	TYP	0	200539999999991	2679
34	3	14	6	1	GEMEINSCHAFT	ZUSAMMENARBEIT	SINN	0	191589999999991	2599
34	3	14	7	17	TECHNOLOGIE	GEHIRNWÄSCHE		0	-1	-1
34	3	14	8	18	KONFRONTATION	RACHE	KONFLIKT	0	172710000000009	2983
34	3	14	9	36	SÄUFER	WIRT	WIRT	1	252810000000009	3240
34	3	14	10	9	INTENSIVSTATION	KRANKENHAUS	KRANKENHAUS	1	246189999999991	4191
34	3	14	11	25	FRIEDEN	ALLIANZ	KRIEG	0	118410000000009	2128
34	3	14	12	34	NACHBARSCHAFT	HECKE		0	-1	-1
34	3	14	13	32	SCHLUSSFOLGERUNG	KONSEQUENZ	FAZIT	0	102911000000001	11379
34	3	14	14	38	ZELT	ZIRKUS	SCHLAFSACK	0	4829.5	7671
34	3	14	15	8	EXPERIMENT	UNTERSUCHUNG	PROBANT	0	3924	7199
34	3	14	16	3	IDIOT	UNSINN	GENIE	0	233589999999991	3192
34	3	14	17	10	SCHMUGGEL	IMPORT	HANDEL	0	203910000000009	3287
34	3	14	18	6	LIMIT	MAXIMUM		0	-1	-1
34	3	14	19	16	FREUNDSCHAFT	GEFÄHRTE		0	1374	4335
34	3	14	20	26	RASSE	NATIONALIST	NATIONALISMUS	0	262310000000009	4775
34	3	14	21	24	VATER	VORBILD	FAMILIE	0	416689999999991	5375
34	3	14	22	31	TOD	NOTWEHR	LEBEN	0	2788	3503
34	3	14	23	2	SOLO	MUSIKINSTRUMENT		0	-1	-1
34	3	14	24	23	FLÜCHTLING	ASYL	UNTERKUNFT	0	13965.5	18043
34	3	14	25	21	UNABHÄNGIGKEIT	SELBSTBESTIMMUNG	FREIHEIT	0	369110000000009	4899
34	3	14	26	29	FAUST	GEWALT	AUGE	0	182239999999991	2349
34	3	14	27	37	PARLAMENT	KANZLER		0	-1	-1
34	3	14	28	15	LAMM	MITTAGESSEN		0	310089999999991	4449
34	3	14	29	13	URLAUB	AUSFALL		0	-1	-1
34	3	14	30	14	WANGE	CHRIST	CHRIST	1	248689999999991	3503
34	3	14	31	20	ERKLÄRUNG	WISSENSCHAFT		0	-1	-1
34	3	14	32	35	LIST	NAZI		0	-1	-1
34	3	14	33	12	UNHEIL	ALPTRAUM		0	-1	-1
34	3	14	34	33	KNOBLAUCH	VAMPIR	ZWIEBEL	0	1725	2939
34	3	14	35	5	GANG	TOR		0	-1	-1
34	3	14	36	4	INFLATION	ENTWERTUNG	ENTWERTUNG	1	160710000000009	3199
34	3	14	37	27	HINDERUNG	SIEGEL		0	-1	-1
34	3	14	38	7	VORBEREITUNG	VERÖFFENTLICHUNG		0	-1	-1
34	3	14	39	39	GESELLSCHAFT	EINHEIT		0	-1	-1
34	3	14	40	19	MINIMUM	NOTWENDIGKEIT		0	-1	-1
34	4	15	1	38	GEGNER	WAFFENSTILLSTAND		0	-1	-1
34	4	15	2	39	DESSERT	HONIG	SÜSS	0	2603	3559
34	4	15	3	24	AKTEUR	DRAMATIK	ZIRKUS	0	210429999999981	3170
34	4	15	4	1	PYRAMIDE	ARCHITEKTUR	KUGEL	0	494070000000019	12920
34	4	15	5	37	BEFRAGUNG	MEHRHEIT		0	-1	-1
34	4	15	6	35	GOTT	VEREHRUNG		0	589410000000009	8142
34	4	15	7	20	REGENBOGEN	FARBE		0	407110000000009	5391
34	4	15	8	10	ZOO	BÄR	BÄR	1	336710000000009	4383
34	4	15	9	30	ERDBALL	WELTKARTE	GLOBUS	0	584729999999981	9775
34	4	15	10	18	ERNÄHRUNG	EIWEIß		0	-1	-1
34	4	15	11	36	INFORMATIK	PROGRAMMIERUNG	COMPUTER	0	3924	5415
34	4	15	12	22	STROH	WALDBRAND	STALL	0	182329999999981	2613
34	4	15	13	11	SCHÄTZUNG	SPEKULATION		0	-1	-1
34	4	15	14	29	INTERVENTION	STREIT	KONFLIKT	0	518179999999981	6439
34	4	15	15	28	BILD	FOTO	RAHMEN	0	231560000000009	3503
34	4	15	16	7	DONNER	BLITZ	BLITZ	1	153529999999981	2561
34	4	15	17	33	TAGEBUCH	BIOGRAPHIE	BIOGRAFIE	1	350110000000009	5301
34	4	15	18	16	SONNE	GRAD	MOND	0	122329999999981	1911
34	4	15	19	31	ERMITTLUNG	SCHULD		0	-1	-1
34	4	15	20	4	BRILLE	KRAWATTE	GLÄSER	0	451710000000009	5655
34	4	15	21	8	GELIEBTE	GEHEIMNIS		0	-1	-1
34	4	15	22	15	TRITT	SOHLE		0	-1	-1
34	4	15	23	27	KUNST	ARTIST		0	586629999999981	6613
34	4	15	24	9	SUBKULTUR	UNTERGRUND	UNTERGRUND	1	564910000000009	7825
34	4	15	25	25	DRECK	VERUNREINIGUNG		0	-1	-1
34	4	15	26	23	OPPOSITION	VERWEIGERUNG	VERWEIGERUNG	1	224710000000009	4991
34	4	15	27	32	FORMEL	BERECHNUNG		0	-1	-1
34	4	15	28	5	STÜTZE	BEGLEITER		0	-1	-1
34	4	15	29	2	UNTERSCHRIFT	FORMULAR	HANDSCHRIFT	0	902329999999981	13971
34	4	15	30	34	PATRIOTISMUS	EXTREMISMUS	RASSISMUS	0	319529999999981	5275
34	4	15	31	12	TECHNIKER	INGENIEUR	INGINIEUR	1	211110000000009	8543
34	4	15	32	21	AUSEINANDERSETZUNG	ÜBERLEGUNG	DISKUSSION	0	367129999999981	5375
34	4	15	33	26	POLIZEI	EINSATZ	FEUERWEHR	0	194310000000009	3695
34	4	15	34	13	WANDEL	ZWISCHENZEIT	ZEIT	0	165510000000009	2439
34	4	15	35	40	BEARBEITUNG	HONORAR		0	-1	-1
34	4	15	36	6	MANDANT	RECHT	ANWALT	0	150160000000009	2533
34	4	15	37	17	KOOPERATION	MITHILFE		0	-1	-1
34	4	15	38	19	ARBEITER	EINKOMMEN		0	-1	-1
34	4	15	39	14	REGIME	ZERSCHLAGUNG		0	-1	-1
34	4	15	40	3	VORSTAND	LEITER	BELEGSCHAFT	0	434939999999991	6693
34	5	16	1	28	BOOT	MATROSE	RUDER	0	420820000000019	6440
34	5	16	2	19	AFFÄRE	PARTNERSCHAFT	LEIBSCHAFT	0	139120000000019	3095
34	5	16	3	18	ASSISTENT	PROFESSION		0	419140000000037	5188
34	5	16	4	12	KAPITALISMUS	KOMMUNISMUS	KOMMUNISMUS	1	153079999999981	5250
34	5	16	5	17	JUSTIZ	GLAUBWÜRDIGKEIT	RICHTER	0	338320000000019	4383
34	5	16	6	38	PRIESTER	KATHEDRALE	KATHEDRALE	1	136520000000019	3584
34	5	16	7	24	MODE	HOSE		0	-1	-1
34	5	16	8	30	AUSKUNFT	PROPAGANDA		0	-1	-1
34	5	16	9	10	FLÄCHE	ZENTRUM		0	-1	-1
34	5	16	10	9	SCHNITT	FILM		0	-1	-1
34	5	16	11	8	BEFUGNIS	ERMÄCHTIGUNG	ERLAUBNIS	0	143940000000037	3975
34	5	16	12	5	NATION	EINIGKEIT	STAAT	0	312240000000037	4471
34	5	16	13	37	MÖRDER	SÜNDE	OPFER	0	260740000000037	3456
34	5	16	14	16	BIRKE	LAUB	EICHE	0	149420000000019	2349
34	5	16	15	13	JOURNALIST	PRESSEFREIHEIT	PRESSEFREIHEIT	1	239979999999981	5392
34	5	16	16	29	GERICHT	VERHANDLUNG		0	-1	-1
34	5	16	17	23	BOSS	HEMD	HEMD	1	182320000000019	2391
34	5	16	18	26	PUBLIKUM	ZUSCHAUER	ZUSCHAUER	1	473520000000019	5847
34	5	16	19	2	GEFAHR	HAI		0	-1	-1
34	5	16	20	33	VERGÜTUNG	GELD	GEHALT	0	256640000000037	3422
34	5	16	21	14	KOCH	OFEN		0	-1	-1
34	5	16	22	31	EXEKUTION	ERSCHIEßUNG	BEGNADIGUNG	0	193540000000037	4615
34	5	16	23	11	PHASE	STADIUM		0	-1	-1
34	5	16	24	35	FREUDE	LUST	TRAUER	0	214770000000019	3143
34	5	16	25	20	ANLAGE	RENDITE		0	-1	-1
34	5	16	26	1	BEHÖRDE	KÜNDIGUNG	VERWALTUNG	0	2647	4639
34	5	16	27	27	ROUTE	HEIMWEG	STRASSE	0	164959999999963	3023
34	5	16	28	4	UNRECHT	BENACHTEILIGUNG	GERECHTICHKEIT	0	199140000000037	4407
34	5	16	29	32	BAUER	FARM	FARM	1	106340000000037	2079
34	5	16	30	36	BOMBE	TERRORIST		0	-1	-1
34	5	16	31	21	RANG	HIERARCHIE	ABZEICHEN	0	253440000000037	5159
34	5	16	32	7	KOMMENTAR	PRESSE	ZEITUNG	0	4115.5	5191
34	5	16	33	40	VIRUS	ERREGER	ERREGER	1	967400000000373	2335
34	5	16	34	15	VISUM	TOURISMUS		0	-1	-1
34	5	16	35	25	CHARAKTER	OFFENHEIT		0	-1	-1
34	5	16	36	34	STUDENT	KLAUSUR	KLAUSUR	1	608740000000037	9967
34	5	16	37	6	BEVÖLKERUNG	MASSE	GESSELSCHAFT	0	369170000000019	5871
34	5	16	38	22	DIREKTION	BESCHLUSS	FÜHRUNG	0	300740000000037	4023
34	5	16	39	3	SEE	WASSER	MEER	0	127940000000037	1967
34	5	16	40	39	FLIRT	ROMANTIK	LEIDENSCHAFT'	0	513529999999981	6719
34	6	1	1	17	STAUB	SAUBERKEIT	FILTER	0	136559999999963	2357
34	6	1	2	38	FÄHIGKEIT	VERANLAGUNG	KENNTNISSE	0	324709999999963	5207
34	6	1	3	13	KUGEL	QUADRAT	QUADRAT	1	490359999999963	6752
34	6	1	4	2	MASCHINE	APPARAT		0	-1	-1
34	6	1	5	40	PUPPE	KIND		0	-1	-1
34	6	1	6	14	STERN	WEIHNACHTEN	HIMMEL	0	196740000000037	2983
34	6	1	7	5	BERUF	ANERKENNUNG		0	-1	-1
34	6	1	8	36	RÜCKSCHRITT	VERGANGENHEIT	RÜCKGEWANDT	0	110315999999996	13727
34	6	1	9	26	SKLAVE	KÖNIG		0	-1	-1
34	6	1	10	20	INFORMATION	INHALT		0	-1	-1
34	6	1	11	12	NUTZEN	KOSTEN	KOSTEN	1	192190000000037	3969
34	6	1	12	16	VOGEL	KATZE		0	-1	-1
34	6	1	13	29	MANGEL	VERZICHT		0	-1	-1
34	6	1	14	4	STURM	WINDHAUCH		0	-1	-1
34	6	1	15	32	EINGEBUNG	IDEE		0	-1	-1
34	6	1	16	30	BEGRIFF	BEDEUTUNG		0	-1	-1
34	6	1	17	19	ERDE	STEIN	ELEMENT	0	323659999999963	5012
34	6	1	18	24	BEDÜRFNIS	WERBUNG		0	-1	-1
34	6	1	19	39	SCHAMGEFÜHL	KÖRPER	ZURÜCKHALTUNG	0	153114000000004	19431
34	6	1	20	27	GRUNDRECHT	VERFASSUNG	VERFASSUNG	1	222870000000019	4095
34	6	1	21	6	CHAOS	STRUKTUR	ORDNUNG	0	279140000000037	3818
34	6	1	22	34	EMPFEHLUNG	RAT		0	-1	-1
34	6	1	23	22	LÖSUNG	PROBLEM	PROBLEM	1	198359999999963	3287
34	6	1	24	9	FORM	KREIS		0	-1	-1
34	6	1	25	1	PELZ	FUCHS	FUCHS	1	175040000000037	2430
34	6	1	26	23	SÄNGER	KÜNSTLER	KÜNSTLER	1	327140000000037	4735
34	6	1	27	7	ZEITUNG	DRUCK	KOMMENTAR	0	206359999999963	7975
34	6	1	28	8	BARGELD	WERT		0	-1	-1
34	6	1	29	28	URHEBER	KAUSALITÄT		0	-1	-1
34	6	1	30	10	ABSPRACHE	VERTRAG		0	-1	-1
34	6	1	31	35	FIGUR	BRETT		0	-1	-1
34	6	1	32	37	ANEKDOTE	WITZ	WITZ	1	347459999999963	4394
34	6	1	33	33	RÜSTUNG	ANGRIFF		0	-1	-1
34	6	1	34	15	BECHER	KAFFEE	WEIN	0	172740000000037	2444
34	6	1	35	25	SPASS	FEIER		0	-1	-1
34	6	1	36	31	NÄSSE	GEWITTER		0	-1	-1
34	6	1	37	21	DEMOKRATIE	SYSTEM	SYSTEM	1	255020000000019	3951
34	6	1	38	3	STILLE	EINSAMKEIT		0	-1	-1
34	6	1	39	18	TRINKSPRUCH	SPRICHWORT	REIM	0	866059999999963	9460
34	6	1	40	11	GEHIRN	BEWUSSTSEIN		0	-1	-1
34	7	2	1	12	KOMÖDIE	DRAMA	TRAGÖDIE	0	182070000000019	5183
34	7	2	2	29	TAL	WIESE	BERG	0	2844.5	3572
34	7	2	3	30	SPRACHE	AKUSTIK	GESTEN	0	260770000000019	3527
34	7	2	4	16	KRITERIUM	AUSWAHL		0	-1	-1
34	7	2	5	39	FASS	KELLER	BODEN	0	1370.5	2199
34	7	2	6	4	KRITIK	ZWEIFEL		0	-1	-1
34	7	2	7	1	BLICK	PERSPEKTIVE		0	-1	-1
34	7	2	8	8	BERG	HÜTTE		0	-1	-1
34	7	2	9	5	FREUND	VERTRAUEN	FEIND	0	1294.5	2934
34	7	2	10	20	BEGRÜSSUNG	FREUNDLICHKEIT	VERABSCHIEDUNG	0	165570000000019	4751
34	7	2	11	2	MALER	PIANIST	SÄNGER	0	262629999999981	3503
34	7	2	12	14	HAUT	BLUT	HAAREN	0	175170000000019	2768
34	7	2	13	17	VERSCHLEIERUNG	KOPFTUCH	KOPFTUCH	1	156659999999963	5206
34	7	2	14	23	BUNGALOW	SIEDLUNG	HÜTTE	0	291159999999963	3792
34	7	2	15	28	UHR	KIRCHE		0	-1	-1
34	7	2	16	15	SEEGANG	DAMPFER		0	-1	-1
34	7	2	17	34	PRÜFUNG	MISSERFOLG		0	-1	-1
34	7	2	18	7	GRAS	VIEH		0	-1	-1
34	7	2	19	6	ZUWACHS	FORTSCHRITT		0	-1	-1
34	7	2	20	32	TRAUM	WIRKLICHKEIT		0	-1	-1
34	7	2	21	22	MACHT	HERRSCHER		0	-1	-1
34	7	2	22	24	GNADE	BARMHERZIGKEIT	RECHT	0	188459999999963	2644
34	7	2	23	35	ANFORDERUNG	SCHWIERIGKEIT		0	-1	-1
34	7	2	24	18	SCHMETTERLING	BLÜTE		0	-1	-1
34	7	2	25	26	FRAGE	EINWAND	ANTWORT	0	144770000000019	3154
34	7	2	26	38	NEFFE	GROSSMUTTER	FAMILIE	0	179659999999963	4519
34	7	2	27	3	VERLUST	ABNAHME		0	-1	-1
34	7	2	28	19	GEISEL	GEFANGENER		0	-1	-1
34	7	2	29	33	ERLÖSUNG	HIMMELREICH		0	-1	-1
34	7	2	30	37	DÄMMERUNG	MORGENGRAUEN		0	-1	-1
34	7	2	31	13	TIER	FROSCH		0	-1	-1
34	7	2	32	25	DISZIPLIN	GEHORSAM	ORDNUNG	0	875970000000019	10183
34	7	2	33	31	HÄRTE	KRAFT	GESETZ	0	177509999999963	3102
34	7	2	34	9	GESPENST	ERSCHEINUNG		0	-1	-1
34	7	2	35	11	EHE	VERLOBUNG		0	-1	-1
34	7	2	36	10	ILLUSION	WAHRNEHMUNG		0	-1	-1
34	7	2	37	40	POSTKUTSCHE	PFERD	PFERD	1	522770000000019	6063
34	7	2	38	36	AUSWERTUNG	ERGEBNIS		0	-1	-1
34	7	2	39	21	ANSTAND	SITTE		0	-1	-1
34	7	2	40	27	SCHICKSAL	IRONIE		0	-1	-1
34	8	3	1	21	STOLZ	RUHM	VORURTEIL	0	154890000000037	3376
34	8	3	2	38	DEFINITION	KONZEPT		0	-1	-1
34	8	3	3	40	PLAN	GROSSSTADT		0	-1	-1
34	8	3	4	17	GEIST	FLASCHE		0	-1	-1
34	8	3	5	6	BESITZ	ANTEIL		0	-1	-1
34	8	3	6	3	TÄUSCHUNG	ECHTHEIT		0	-1	-1
34	8	3	7	5	INDUSTRIE	BRANCHE	MOTOT	0	399990000000037	5111
34	8	3	8	32	CHANCE	BEGEGNUNG		0	-1	-1
34	8	3	9	19	GESUNDHEIT	IMPFUNG	KRANKHEIT	0	177140000000037	3383
34	8	3	10	27	ALKOHOL	OPIUM	DROGE	0	206390000000037	2839
34	8	3	11	7	NORM	MORAL	MASS	0	135169999999925	2087
34	8	3	12	33	AUTO	PRESTIGE		0	-1	-1
34	8	3	13	14	FORDERUNG	GEHALT		0	-1	-1
34	8	3	14	28	SEGEN	SCHÖPFER	FLUCH	0	211169999999925	2794
34	8	3	15	20	LARVE	RAUPE	SCHMETTERLING	0	184590000000037	3861
34	8	3	16	29	PUDDING	SÜSSIGKEITEN	SÜSSIGKEITEN	1	179990000000037	4095
34	8	3	17	37	WOLLE	KLEIDUNG	SCHAF	0	3183.5	4071
34	8	3	18	10	LEIDENSCHAFT	KUSS	AFFÄRE	0	355190000000037	5064
34	8	3	19	31	VERGLEICH	GLEICHNIS		0	-1	-1
34	8	3	20	22	ZEIT	URSPRUNG		0	-1	-1
34	8	3	21	8	MEINEID	EHRENHAFTIGKEIT		0	-1	-1
34	8	3	22	18	GEDÄCHTNIS	ELEFANT		0	-1	-1
34	8	3	23	16	GEBÄUDE	HOTEL		0	-1	-1
34	8	3	24	25	ZWIELICHT	UNTERWELT		0	-1	-1
34	8	3	25	15	PAPIER	BRIEF	STIFT	0	181190000000037	2650
34	8	3	26	2	VULKAN	EXPLOSION		0	-1	-1
34	8	3	27	39	GESCHREI	PANIK		0	-1	-1
34	8	3	28	4	STUHL	SESSEL	TISCH	0	159990000000037	2215
34	8	3	29	36	JUNGE	MÄDCHEN	GESCHLECHT	0	357569999999925	5023
34	8	3	30	1	GIFT	MORD		0	-1	-1
34	8	3	31	9	ANSICHT	MEINUNG		0	-1	-1
34	8	3	32	35	PROFIL	QUERSCHNITT		0	-1	-1
34	8	3	33	23	ARMUT	ELEND		0	-1	-1
34	8	3	34	26	BEWEIS	TATSACHE		0	-1	-1
34	8	3	35	24	RICHTER	GERECHTIGKEIT		0	-1	-1
34	8	3	36	12	DAMPF	LOKOMOTIVE		0	-1	-1
34	8	3	37	13	HELDENMUT	TAPFERKEIT		0	-1	-1
34	8	3	38	30	TAT	ABSICHT		0	-1	-1
34	8	3	39	34	ERDGESCHOSS	DACHBODEN		0	-1	-1
34	8	3	40	11	APFEL	PFIRSICH	BIRNE	0	1773.5	3320
