## Supplementary material for "Vast amounts of encoded items nullify but do not reverse the effect of sleep on declarative memory": Dataset: PAL_34_2_3.xlsx

### Sheet: Sheet1
VP_Nr	Block	VersioN	counter	pair_code	cue	correct_answer	answer	accuracy	reactiontime1	reactiontime2
34	1	12	1	35	NOTLAGE	DILEMMA		0	-1	-1
34	1	12	2	10	ZAUBERKÜNSTLER	TRICK	TRICK	1	1682.9	2483
34	1	12	3	28	UNSTERBLICHKEIT	AUFERSTEHUNG		0	-1	-1
34	1	12	4	5	BINDUNG	BABY	LIEBE	0	3331	4067
34	1	12	5	21	LIKÖR	SEKT	SCHNAPS	0	2391.9	4664
34	1	12	6	19	BAHNSTEIG	ANPASSUNG	GLEIS	0	1847	2488
34	1	12	7	3	BEIFALL	APPLAUS	APPLAUS	1	1183	3711
34	1	12	8	20	HORN	WARNUNG	GEWEIH	0	6392	8640
34	1	12	9	12	HÖLLE	MYTHOS	HIMMEL	0	1590.1	2440
34	1	12	10	26	EVOLUTION	ERWEITERUNG	WEITERENTWICKLUNG	0	1446.7	5259
34	1	12	11	9	ADER	GESTEIN		0	-1	-1
34	1	12	12	22	PARTEI	ABSTIMMUNG	WAHL	0	4723.7	5861
34	1	12	13	11	PROGRAMM	KINO	PARTEI	0	287089999999999	3868
34	1	12	14	18	PARTY	THEKE		0	-1	-1
34	1	12	15	38	ABEND	MORGEN	MORGEN	1	1653.2	2584
34	1	12	16	30	DORF	ISOLATION	STADT	0	115989999999999	2109
34	1	12	17	2	GENIE	MATHEMATIK		0	-1	-1
34	1	12	18	25	BESTATTUNG	SELBSTMORD		0	-1	-1
34	1	12	19	24	ALARM	ÜBUNG		0	-1	-1
34	1	12	20	34	BLEI	STAHL		0	-1	-1
34	1	12	21	40	KERZE	DOCHT	DOCHT	1	158389999999999	2559
34	1	12	22	13	STAAT	UNTERSTÜTZUNG		0	-1	-1
34	1	12	23	36	EINSPARUNG	RECHNUNG		0	-1	-1
34	1	12	24	8	KARTELL	KONSENS	KONSENS	1	1728	2984
34	1	12	25	16	FREUNDIN	ZÄRTLICHKEIT		0	-1	-1
34	1	12	26	32	KOORDINATION	HANDHABUNG		0	-1	-1
34	1	12	27	4	KLOSTER	EINSCHRÄNKUNG	MÖNCH	0	324010000000001	5429
34	1	12	28	14	SCHLAFWANDELN	UNWIRKLICHKEIT	GEFAHR	0	318010000000001	4770
34	1	12	29	39	ORDNUNG	ZUCHT	RECHT	0	154410000000001	2399
34	1	12	30	1	EMPFINDUNG	GELASSENHEIT	EMOTIONEN	0	255189999999999	4609
34	1	12	31	17	BEGRÜNDER	PRÄSIDENT		0	-1	-1
34	1	12	32	37	INVESTITION	KONZERN	RENDITE	0	12903	13903
34	1	12	33	33	ERÖFFNUNG	GRÜNDUNG	SCHLIESSUNG	0	158410000000001	3336
34	1	12	34	15	VERHAFTUNG	KLINGE	HANDSCHELLEN	0	288789999999999	6823
34	1	12	35	27	BEEINFLUSSUNG	VERMARKTUNG	ÜBERZEUGUNG	0	10239.9	12920
34	1	12	36	6	SCHLACHTUNG	SCHWEIN	FLEISCH	0	288170000000001	3879
34	1	12	37	29	MOTOR	INDUSTRIALISIERUNG	AUTO	0	264789999999999	3369
34	1	12	38	31	REICH	PROFIT	ARM	0	117279999999999	1649
34	1	12	39	7	HIRN	STUDIE	HERZ	0	511589999999999	5660
34	1	12	40	23	JUGEND	SCHWIMMBAD	ALTER	0	217589999999999	2919
34	2	13	1	30	HASS	GEFECHT	LIEBE	0	233769999999995	3502
34	2	13	2	37	FLAMME	LEUCHTE	FEUERZEUG	0	2501	7951
34	2	13	3	14	MUSIK	OPER	KUNST	0	1893	2693
34	2	13	4	32	KLEIDERSCHRANK	HANDSCHUH	SCHREIBTISCH	0	2111	4575
34	2	13	5	4	SPRECHER	AUFRUF	ZUHÖRER	0	316719999999995	4751
34	2	13	6	7	KRANZ	NEST	STRAUSS	0	3079	4287
34	2	13	7	9	STALL	KUH	HEU	0	3126	3839
34	2	13	8	23	STREIK	KONFLIKT	KAMPF	0	1767	2791
34	2	13	9	17	WAFFE	KRIEG	PISTOLE	0	281060000000009	4231
34	2	13	10	21	REVOLUTION	WIDERSTAND	UMSTURZ	0	3295	9005
34	2	13	11	40	REGENSCHIRM	BEDARF	PFÜTZE	0	209719999999995	5745
34	2	13	12	1	WAHNSINN	ANSTALT		0	-1	-1
34	2	13	13	38	SUBMISSION	ERNIEDRIGUNG	ERNIEDRIGUNG	1	8639	12399
34	2	13	14	10	MILCH	KÄSE	HONIG	0	1375	2511
34	2	13	15	18	BEWERTUNG	KELLNERIN		0	-1	-1
34	2	13	16	22	WIEDERHERSTELLUNG	VERSCHLECHTERUNG	AUFERSTEHUNG	0	631919999999995	9255
34	2	13	17	39	FREILASSUNG	AUFENTHALT	GEFÄNGNIS	0	380460000000009	7007
34	2	13	18	5	AUFTAKT	SPIEL		0	-1	-1
34	2	13	19	35	ZUCKER	SPEISE	MEHL	0	198189999999991	4823
34	2	13	20	28	NACHRICHT	GEBURTSTAG		0	-1	-1
34	2	13	21	34	FRAU	BLUSE	MANN	0	127119999999995	2031
34	2	13	22	6	BEGEISTERUNG	GEFÜHL		0	-1	-1
34	2	13	23	25	GERICHTSHOF	UNWAHRHEIT	GLAUBWÜRDIGKEIT	0	6456	9816
34	2	13	24	33	SENDER	NOTIZ	EMPFÄNGER	0	130319999999995	3575
34	2	13	25	27	SUBSTANZ	SEELE	ELEMENT	0	316719999999995	4925
34	2	13	26	20	ZAHL	PHYSIK	BUCHSTABE	0	553719999999995	9441
34	2	13	27	29	KONJUNKTUR	DIAGNOSE	REZESSION	0	212069999999995	4471
34	2	13	28	2	PARK	VEGETATION	BANK	0	2528.5	3199
34	2	13	29	36	KLEINIGKEIT	WAAGE	GESCHENK	0	796710000000009	9705
34	2	13	30	11	DOKUMENT	BESCHEINIGUNG	ZEITSCHRIFT	0	8920.5	13919
34	2	13	31	15	VERBRÜDERUNG	ENTSCHULDIGUNG		0	-1	-1
34	2	13	32	19	INSEL	URLAUBER	FESTLAND	0	259019999999995	3849
34	2	13	33	16	TRAINING	PULS		0	-1	-1
34	2	13	34	26	KUNSTWERK	AUFMACHUNG		0	-1	-1
34	2	13	35	24	ENTSCHLOSSENHEIT	DURCHSETZUNG		0	-1	-1
34	2	13	36	13	ZAHLUNG	QUITTUNG		0	-1	-1
34	2	13	37	12	TRAINER	STIL		0	-1	-1
34	2	13	38	31	TEICH	ÜBERSCHWEMMUNG		0	-1	-1
34	2	13	39	8	BEWUNDERUNG	SCHÖNHEIT		0	-1	-1
34	2	13	40	3	OZEAN	KRABBE	WELLEN	0	200719999999995	2887
34	3	14	1	14	WANGE	CHRIST	CHRIST	1	232020000000019	3248
34	3	14	2	7	VORBEREITUNG	VERÖFFENTLICHUNG		0	-1	-1
34	3	14	3	19	MINIMUM	NOTWENDIGKEIT	MAXINUM	0	113320000000019	4333
34	3	14	4	21	UNABHÄNGIGKEIT	SELBSTBESTIMMUNG		0	-1	-1
34	3	14	5	26	RASSE	NATIONALIST	NATIONALISMUS	0	288029999999981	6197
34	3	14	6	3	IDIOT	UNSINN		0	-1	-1
34	3	14	7	28	SCHLÄGER	KRIMINALITÄT		0	-1	-1
34	3	14	8	6	LIMIT	MAXIMUM		0	-1	-1
34	3	14	9	8	EXPERIMENT	UNTERSUCHUNG	LABOR	0	404729999999981	4945
34	3	14	10	17	TECHNOLOGIE	GEHIRNWÄSCHE		0	-1	-1
34	3	14	11	2	SOLO	MUSIKINSTRUMENT	DUETT	0	175120000000019	2655
34	3	14	12	15	LAMM	MITTAGESSEN	SCHAF	0	155920000000019	2487
34	3	14	13	38	ZELT	ZIRKUS	CAMPING	0	229539999999991	3975
34	3	14	14	23	FLÜCHTLING	ASYL		0	-1	-1
34	3	14	15	32	SCHLUSSFOLGERUNG	KONSEQUENZ	FAZIT	0	148320000000019	2369
34	3	14	16	4	INFLATION	ENTWERTUNG	ENTWERTUNG	1	180570000000019	5577
34	3	14	17	11	PRÄDIKAT	PRIMA	PRIMA	1	283939999999991	6063
34	3	14	18	12	UNHEIL	ALPTRAUM		0	-1	-1
34	3	14	19	18	KONFRONTATION	RACHE	KONFLIKT	0	194320000000019	3575
34	3	14	20	35	LIST	NAZI	FINTE	0	262320000000019	13111
34	3	14	21	27	HINDERUNG	SIEGEL		0	-1	-1
34	3	14	22	30	DIAKONIE	VERSORGUNG	VERSORGUNG	1	603920000000019	8951
34	3	14	23	34	NACHBARSCHAFT	HECKE		0	-1	-1
34	3	14	24	20	ERKLÄRUNG	WISSENSCHAFT		0	-1	-1
34	3	14	25	24	VATER	VORBILD	TOCHTER	0	281520000000019	4031
34	3	14	26	13	URLAUB	AUSFALL		0	-1	-1
34	3	14	27	10	SCHMUGGEL	IMPORT		0	-1	-1
34	3	14	28	33	KNOBLAUCH	VAMPIR	ZWIEBEL	0	165520000000019	2911
34	3	14	29	39	GESELLSCHAFT	EINHEIT		0	-1	-1
34	3	14	30	36	SÄUFER	WIRT	WIRT	1	773539999999991	8447
34	3	14	31	37	PARLAMENT	KANZLER	WAHL	0	292760000000009	4143
34	3	14	32	16	FREUNDSCHAFT	GEFÄHRTE		0	-1	-1
34	3	14	33	1	GEMEINSCHAFT	ZUSAMMENARBEIT		0	-1	-1
34	3	14	34	22	AUTOR	ERFINDUNG	BUCH	0	148720000000019	2719
34	3	14	35	29	FAUST	GEWALT	AUGE	0	1654	2959
34	3	14	36	5	GANG	TOR	FLUR	0	271760000000009	4567
34	3	14	37	40	LEBER	ORGAN	GIFT	0	291139999999991	4291
34	3	14	38	25	FRIEDEN	ALLIANZ	KRIEG	0	157460000000009	3169
34	3	14	39	9	INTENSIVSTATION	KRANKENHAUS	KRANKENHAUS	1	224120000000019	5937
34	3	14	40	31	TOD	NOTWEHR	LEBEN	0	120739999999991	2199
34	4	15	1	13	WANDEL	ZWISCHENZEIT	ZEIT	0	1367.5	2033
34	4	15	2	38	GEGNER	WAFFENSTILLSTAND		0	-1	-1
34	4	15	3	17	KOOPERATION	MITHILFE	KONFRONTATION	0	3007.5	5231
34	4	15	4	11	SCHÄTZUNG	SPEKULATION	GENAUIGKEIT	0	153429999999981	3833
34	4	15	5	36	INFORMATIK	PROGRAMMIERUNG	COMPUTER	0	2701.5	5469
34	4	15	6	5	STÜTZE	BEGLEITER		0	-1	-1
34	4	15	7	28	BILD	FOTO	RAHMEN	0	1821	2861
34	4	15	8	14	REGIME	ZERSCHLAGUNG	UNTERDRÜCKUNG	0	2079.5	4919
34	4	15	9	7	DONNER	BLITZ	BLITZ	1	1495.5	2463
34	4	15	10	15	TRITT	SOHLE	SCHLAG	0	274329999999981	6393
34	4	15	11	8	GELIEBTE	GEHEIMNIS	CHARME	0	2639.5	3929
34	4	15	12	33	TAGEBUCH	BIOGRAPHIE	BIOGRAFIE	1	255529999999981	5251
34	4	15	13	19	ARBEITER	EINKOMMEN	LO	0	615929999999981	6729
34	4	15	14	29	INTERVENTION	STREIT		0	-1	-1
34	4	15	15	9	SUBKULTUR	UNTERGRUND	UNTERGRUND	1	275129999999981	6655
34	4	15	16	18	ERNÄHRUNG	EIWEIß	GEMÜSE	0	4311.5	5969
34	4	15	17	24	AKTEUR	DRAMATIK		0	-1	-1
34	4	15	18	2	UNTERSCHRIFT	FORMULAR	VERTRAG	0	687929999999981	8697
34	4	15	19	40	BEARBEITUNG	HONORAR		0	-1	-1
34	4	15	20	1	PYRAMIDE	ARCHITEKTUR	KREIS	0	3623.5	6279
34	4	15	21	12	TECHNIKER	INGENIEUR	INGINEUR	1	1815.5	4063
34	4	15	22	27	KUNST	ARTIST	MUSIK	0	151760000000009	2391
34	4	15	23	35	GOTT	VEREHRUNG	CHRIST	0	4063.5	5233
34	4	15	24	23	OPPOSITION	VERWEIGERUNG	ABLEHNUNG	0	461270000000019	7221
34	4	15	25	10	ZOO	BÄR	ELEFANT	0	1559.5	3575
34	4	15	26	34	PATRIOTISMUS	EXTREMISMUS	RASSISMUS	0	2103.5	4095
34	4	15	27	21	AUSEINANDERSETZUNG	ÜBERLEGUNG		0	-1	-1
34	4	15	28	39	DESSERT	HONIG	EIS	0	3403.5	4091
34	4	15	29	16	SONNE	GRAD	WOLKEN	0	3383.5	6127
34	4	15	30	6	MANDANT	RECHT	ANWALT	0	130060000000009	3719
34	4	15	31	31	ERMITTLUNG	SCHULD	POLIZEI	0	279139999999991	7599
34	4	15	32	32	FORMEL	BERECHNUNG	MATHEMATIK	0	3854.5	8289
34	4	15	33	4	BRILLE	KRAWATTE	GLÄSER	0	269020000000019	5725
34	4	15	34	25	DRECK	VERUNREINIGUNG	STAUB	0	133970000000019	2455
34	4	15	35	30	ERDBALL	WELTKARTE	QUADRAT	0	215939999999991	3819
34	4	15	36	26	POLIZEI	EINSATZ	DIEB	0	295120000000019	4611
34	4	15	37	37	BEFRAGUNG	MEHRHEIT	VERHÖR	0	205439999999991	3671
34	4	15	38	22	STROH	WALDBRAND	STALL	0	163139999999991	3287
34	4	15	39	3	VORSTAND	LEITER		0	-1	-1
34	4	15	40	20	REGENBOGEN	FARBE	GOLD	0	6411.5	10083
34	5	16	1	19	AFFÄRE	PARTNERSCHAFT	LEIDENSCHAFT	0	316570000000019	5354
34	5	16	2	39	FLIRT	ROMANTIK	EMOTIONEN	0	1930.5	3282
34	5	16	3	40	VIRUS	ERREGER	ERREGER	1	103970000000019	2439
34	5	16	4	24	MODE	HOSE	DESIGNER	0	239170000000019	3736
34	5	16	5	20	ANLAGE	RENDITE		0	-1	-1
34	5	16	6	16	BIRKE	LAUB	EICHE	0	101220000000019	2551
34	5	16	7	18	ASSISTENT	PROFESSION	SEKRETÄRIN	0	263170000000019	5351
34	5	16	8	3	SEE	WASSER	MEER	0	1725	2559
34	5	16	9	2	GEFAHR	HAI		0	-1	-1
34	5	16	10	21	RANG	HIERARCHIE	ABZEICHEN	0	1792.5	3643
34	5	16	11	17	JUSTIZ	GLAUBWÜRDIGKEIT	RICHTER	0	210370000000019	4574
34	5	16	12	1	BEHÖRDE	KÜNDIGUNG	VERWALTUNG	0	160070000000019	4608
34	5	16	13	14	KOCH	OFEN	TOPF	0	227170000000019	4191
34	5	16	14	23	BOSS	HEMD	HEMD	1	432079999999981	4919
34	5	16	15	13	JOURNALIST	PRESSEFREIHEIT	PRESSEFREIHEIT	1	437129999999981	6655
34	5	16	16	32	BAUER	FARM	FARM	1	966099999999627	1911
34	5	16	17	25	CHARAKTER	OFFENHEIT		0	-1	-1
34	5	16	18	33	VERGÜTUNG	GELD	GEHALT	0	141470000000019	3998
34	5	16	19	11	PHASE	STADIUM	ABSCHNITT	0	1751.5	3311
34	5	16	20	22	DIREKTION	BESCHLUSS		0	-1	-1
34	5	16	21	27	ROUTE	HEIMWEG	WEG	0	1279.5	2719
34	5	16	22	12	KAPITALISMUS	KOMMUNISMUS	KOMMUNISMUS	1	125509999999963	6631
34	5	16	23	31	EXEKUTION	ERSCHIEßUNG	GALGEN	0	279170000000019	4471
34	5	16	24	29	GERICHT	VERHANDLUNG	MAHLZEIT	0	421570000000019	6115
34	5	16	25	30	AUSKUNFT	PROPAGANDA		0	-1	-1
34	5	16	26	38	PRIESTER	KATHEDRALE	KATHEDRALE	1	139379999999981	3580
34	5	16	27	35	FREUDE	LUST		0	-1	-1
34	5	16	28	37	MÖRDER	SÜNDE	TATORT	0	2854.5	4350
34	5	16	29	8	BEFUGNIS	ERMÄCHTIGUNG	ERLAUBNIS	0	279.5	3999
34	5	16	30	7	KOMMENTAR	PRESSE	ZEITUNG	0	2959.5	4231
34	5	16	31	28	BOOT	MATROSE	RUDER	0	215970000000019	3057
34	5	16	32	15	VISUM	TOURISMUS		0	4614.5	5660
34	5	16	33	4	UNRECHT	BENACHTEILIGUNG		0	-1	-1
34	5	16	34	34	STUDENT	KLAUSUR	KLAUSUREN	1	148770000000019	3831
34	5	16	35	9	SCHNITT	FILM		0	-1	-1
34	5	16	36	10	FLÄCHE	ZENTRUM	VOLUMEN	0	938759999999963	10839
34	5	16	37	5	NATION	EINIGKEIT	STAAT	0	303170000000019	4991
34	5	16	38	6	BEVÖLKERUNG	MASSE	GEMEINDSCHAFT	0	283970000000019	4999
34	5	16	39	26	PUBLIKUM	ZUSCHAUER	ANWESENDE	0	127757000000002	14647
34	5	16	40	36	BOMBE	TERRORIST	KRATER	0	354940000000037	5111
34	6	1	1	3	STILLE	EINSAMKEIT		0	-1	-1
34	6	1	2	22	LÖSUNG	PROBLEM	PROBLEM	1	148779999999981	2772
34	6	1	3	36	RÜCKSCHRITT	VERGANGENHEIT	FORTSCHRITT	0	144279999999981	4610
34	6	1	4	40	PUPPE	KIND	MÄDCHEN	0	390379999999981	5920
34	6	1	5	38	FÄHIGKEIT	VERANLAGUNG		0	-1	-1
34	6	1	6	31	NÄSSE	GEWITTER		0	-1	-1
34	6	1	7	34	EMPFEHLUNG	RAT		0	-1	-1
34	6	1	8	25	SPASS	FEIER		0	-1	-1
34	6	1	9	13	KUGEL	QUADRAT	QUADRAT	1	431799999999814	4056
34	6	1	10	9	FORM	KREIS	KREIS	1	219879999999981	2926
34	6	1	11	16	VOGEL	KATZE	SPATZ	0	627959999999963	7175
34	6	1	12	19	ERDE	STEIN	MOND	0	158379999999981	2271
34	6	1	13	30	BEGRIFF	BEDEUTUNG		0	-1	-1
34	6	1	14	26	SKLAVE	KÖNIG	HERR	0	137559999999963	1991
34	6	1	15	8	BARGELD	WERT	KREDITKARTE	0	163179999999981	3759
34	6	1	16	27	GRUNDRECHT	VERFASSUNG	VERFASSUNG	1	120779999999981	2887
34	6	1	17	33	RÜSTUNG	ANGRIFF	RITTER	0	139959999999963	4143
34	6	1	18	12	NUTZEN	KOSTEN	KOSTEN	1	130359999999963	3604
34	6	1	19	29	MANGEL	VERZICHT	ÜBERFLUSS	0	309879999999981	6554
34	6	1	20	32	EINGEBUNG	IDEE		0	-1	-1
34	6	1	21	23	SÄNGER	KÜNSTLER	KÜNSTLER	1	184679999999981	6110
34	6	1	22	17	STAUB	SAUBERKEIT		0	-1	-1
34	6	1	23	1	PELZ	FUCHS	FUCHS	1	1203	3831
34	6	1	24	18	TRINKSPRUCH	SPRICHWORT	KNEIPE	0	277579999999981	4858
34	6	1	25	4	STURM	WINDHAUCH	HURRICANE	0	342870000000019	4756
34	6	1	26	37	ANEKDOTE	WITZ	WITZ	1	392770000000019	5983
34	6	1	27	24	BEDÜRFNIS	WERBUNG		0	-1	-1
34	6	1	28	14	STERN	WEIHNACHTEN	MOND	0	156779999999981	3431
34	6	1	29	11	GEHIRN	BEWUSSTSEIN		0	-1	-1
34	6	1	30	20	INFORMATION	INHALT		0	-1	-1
34	6	1	31	5	BERUF	ANERKENNUNG	ARTZT	0	350379999999981	4862
34	6	1	32	35	FIGUR	BRETT		0	-1	-1
34	6	1	33	6	CHAOS	STRUKTUR	ORDNUNG	0	210079999999981	3503
34	6	1	34	2	MASCHINE	APPARAT	DAMPF	0	234370000000019	5874
34	6	1	35	7	ZEITUNG	DRUCK	MEINUNG	0	1904.5	5820
34	6	1	36	10	ABSPRACHE	VERTRAG		0	-1	-1
34	6	1	37	21	DEMOKRATIE	SYSTEM	SYSTEM	1	247509999999963	3834
34	6	1	38	15	BECHER	KAFFEE	WEIN	0	155670000000019	2179
34	6	1	39	28	URHEBER	KAUSALITÄT		0	-1	-1
34	6	1	40	39	SCHAMGEFÜHL	KÖRPER		0	648779999999981	9191
34	7	2	1	33	ERLÖSUNG	HIMMELREICH	AUFERSTEHUNG	0	222779999999981	6324
34	7	2	2	13	TIER	FROSCH	MENSCH	0	142129999999981	2659
34	7	2	3	30	SPRACHE	AKUSTIK	ENGLSICH	0	1950.5	3187
34	7	2	4	8	BERG	HÜTTE	TAL	0	265279999999981	3384
34	7	2	5	36	AUSWERTUNG	ERGEBNIS	FAZIT	0	156540000000037	2864
34	7	2	6	21	ANSTAND	SITTE	HÖFLICHKEIT	0	251179999999981	5544
34	7	2	7	34	PRÜFUNG	MISSERFOLG	KLAUSUR	0	215079999999981	3383
34	7	2	8	9	GESPENST	ERSCHEINUNG		0	-1	-1
34	7	2	9	23	BUNGALOW	SIEDLUNG	WOHNUNG	0	1247	2719
34	7	2	10	11	EHE	VERLOBUNG	RING	0	1530.5	2320
34	7	2	11	4	KRITIK	ZWEIFEL	LOB	0	1983	3049
34	7	2	12	15	SEEGANG	DAMPFER	WELLEN	0	220479999999981	3199
34	7	2	13	40	POSTKUTSCHE	PFERD	PFERD	1	1725	3005
34	7	2	14	29	TAL	WIESE	BERG	0	1256	2248
34	7	2	15	22	MACHT	HERRSCHER		0	-1	-1
34	7	2	16	27	SCHICKSAL	IRONIE		0	-1	-1
34	7	2	17	17	VERSCHLEIERUNG	KOPFTUCH	KOPFTUCH	1	307079999999981	4799
34	7	2	18	10	ILLUSION	WAHRNEHMUNG	TRICK	0	219879999999981	3009
34	7	2	19	1	BLICK	PERSPEKTIVE		0	212470000000019	4253
34	7	2	20	32	TRAUM	WIRKLICHKEIT	WIRKLICHKEIT	1	129670000000019	3648
34	7	2	21	7	GRAS	VIEH		0	-1	-1
34	7	2	22	5	FREUND	VERTRAUEN		0	-1	-1
34	7	2	23	31	HÄRTE	KRAFT		0	-1	-1
34	7	2	24	2	MALER	PIANIST	MUSIKER	0	177579999999981	2888
34	7	2	25	24	GNADE	BARMHERZIGKEIT		0	-1	-1
34	7	2	26	18	SCHMETTERLING	BLÜTE	INSEKT	0	265579999999981	4072
34	7	2	27	6	ZUWACHS	FORTSCHRITT	BABY	0	215970000000019	2983
34	7	2	28	38	NEFFE	GROSSMUTTER	FAMILIE	0	1727	2959
34	7	2	29	39	FASS	KELLER	BODEN	0	182120000000019	2990
34	7	2	30	19	GEISEL	GEFANGENER	GANGSTER	0	328079999999981	5985
34	7	2	31	28	UHR	KIRCHE	ZEIGER	0	233990000000037	3616
34	7	2	32	16	KRITERIUM	AUSWAHL		0	-1	-1
34	7	2	33	14	HAUT	BLUT	KNOCHEN	0	146379999999981	2602
34	7	2	34	37	DÄMMERUNG	MORGENGRAUEN		0	-1	-1
34	7	2	35	12	KOMÖDIE	DRAMA	TRAGÖDIE	0	1773	6101
34	7	2	36	26	FRAGE	EINWAND	ANTWORT	0	139979999999981	3938
34	7	2	37	35	ANFORDERUNG	SCHWIERIGKEIT		0	-1	-1
34	7	2	38	3	VERLUST	ABNAHME	GEWINN	0	286379999999981	4312
34	7	2	39	25	DISZIPLIN	GEHORSAM	ORDNUNG	0	319179999999981	4424
34	7	2	40	20	BEGRÜSSUNG	FREUNDLICHKEIT	VERABSCHIEDUNG	0	167879999999981	4095
34	8	3	1	21	STOLZ	RUHM	VORURTEIL	0	1303	2989
34	8	3	2	10	LEIDENSCHAFT	KUSS	CHARME	0	184109999999963	2553
34	8	3	3	33	AUTO	PRESTIGE	SCHLÜSSEL	0	1512	2976
34	8	3	4	26	BEWEIS	TATSACHE	GERICHT	0	299980000000075	3919
34	8	3	5	4	STUHL	SESSEL	TISCH	0	179209999999963	2472
34	8	3	6	22	ZEIT	URSPRUNG		0	-1	-1
34	8	3	7	2	VULKAN	EXPLOSION	ASCHE	0	1319	4119
34	8	3	8	37	WOLLE	KLEIDUNG	SCHAF	0	115919999999925	2299
34	8	3	9	27	ALKOHOL	OPIUM		0	-1	-1
34	8	3	10	30	TAT	ABSICHT		0	-1	-1
34	8	3	11	20	LARVE	RAUPE	SCHMETTERLING	0	140230000000075	3499
34	8	3	12	23	ARMUT	ELEND	REICHTUM	0	128190000000037	2610
34	8	3	13	36	JUNGE	MÄDCHEN	MÄDCHEN	1	118159999999963	2399
34	8	3	14	16	GEBÄUDE	HOTEL		0	-1	-1
34	8	3	15	25	ZWIELICHT	UNTERWELT		0	-1	-1
34	8	3	16	13	HELDENMUT	TAPFERKEIT		0	-1	-1
34	8	3	17	17	GEIST	FLASCHE		0	-1	-1
34	8	3	18	14	FORDERUNG	GEHALT	ANGEBOT	0	1961	3785
34	8	3	19	28	SEGEN	SCHÖPFER		0	-1	-1
34	8	3	20	31	VERGLEICH	GLEICHNIS		0	-1	-1
34	8	3	21	19	GESUNDHEIT	IMPFUNG	KRANKHEIT	0	220709999999963	6255
34	8	3	22	34	ERDGESCHOSS	DACHBODEN	DACHGESCHOSS	0	127109999999963	3263
34	8	3	23	39	GESCHREI	PANIK		0	-1	-1
34	8	3	24	40	PLAN	GROSSSTADT		0	-1	-1
34	8	3	25	24	RICHTER	GERECHTIGKEIT	STAATSANWALT	0	508709999999963	10935
34	8	3	26	35	PROFIL	QUERSCHNITT		0	-1	-1
34	8	3	27	8	MEINEID	EHRENHAFTIGKEIT		0	-1	-1
34	8	3	28	9	ANSICHT	MEINUNG		0	-1	-1
34	8	3	29	12	DAMPF	LOKOMOTIVE	LOKOMOTIVE	1	158109999999963	6221
34	8	3	30	1	GIFT	MORD		0	-1	-1
34	8	3	31	3	TÄUSCHUNG	ECHTHEIT		0	-1	-1
34	8	3	32	38	DEFINITION	KONZEPT		0	-1	-1
34	8	3	33	7	NORM	MORAL	MASS	0	1351	2489
34	8	3	34	5	INDUSTRIE	BRANCHE	DAMPF	0	2077	3739
34	8	3	35	15	PAPIER	BRIEF	STIFT	0	1793	2839
34	8	3	36	11	APFEL	PFIRSICH	BIRNE	0	117359999999963	1937
34	8	3	37	18	GEDÄCHTNIS	ELEFANT		0	-1	-1
34	8	3	38	6	BESITZ	ANTEIL		0	-1	-1
34	8	3	39	32	CHANCE	BEGEGNUNG		0	-1	-1
34	8	3	40	29	PUDDING	SÜSSIGKEITEN	SÜSS	0	151330000000075	3419
