## Supplementary material for "Vast amounts of encoded items nullify but do not reverse the effect of sleep on declarative memory": Dataset: PAL_35_1_2.xlsx

### Sheet: Sheet1
VP_Nr	Block	VersioN	counter	pair_code	cue	correct_answer	answer	accuracy	reactiontime1	reactiontime2
35	1	3	1	29	PUDDING	SÜSSIGKEITEN	SÜSSIGKEITEN	1	3965.2	8346
35	1	3	2	2	VULKAN	EXPLOSION	EXPLOSION	1	1487.4	3119
35	1	3	3	20	LARVE	RAUPE	INSEKT	0	2903.4	3927
35	1	3	4	35	PROFIL	QUERSCHNITT	LANDSCHAFT	0	2599.6	4047
35	1	3	5	13	HELDENMUT	TAPFERKEIT	TAPFERKEIT	1	2319.6	3735
35	1	3	6	36	JUNGE	MÄDCHEN	MÄDCHEN	1	6063.3	7639
35	1	3	7	34	ERDGESCHOSS	DACHBODEN	FLÄCHE	0	818360000000001	14373
35	1	3	8	6	BESITZ	ANTEIL	EIGENTUM	0	409060000000001	5540
35	1	3	9	16	GEBÄUDE	HOTEL	HOTEL	1	125460000000001	1998
35	1	3	10	24	RICHTER	GERECHTIGKEIT	JUSTIZ	0	289560000000001	4063
35	1	3	11	21	STOLZ	RUHM	EHRE	0	4926.2	5599
35	1	3	12	7	NORM	MORAL	REGEL	0	11491.3	12543
35	1	3	13	40	PLAN	GROSSSTADT		0	921560000000001	11743
35	1	3	14	11	APFEL	PFIRSICH	PFIRSICH	1	134339999999999	3135
35	1	3	15	9	ANSICHT	MEINUNG	PERSPEKTIVE	0	439139999999999	6825
35	1	3	16	5	INDUSTRIE	BRANCHE	FABRIK	0	135010000000001	4341
35	1	3	17	25	ZWIELICHT	UNTERWELT	SCHATTEN	0	675139999999999	8497
35	1	3	18	32	CHANCE	BEGEGNUNG	GELEGENHEIT	0	251470000000001	5701
35	1	3	19	30	TAT	ABSICHT	AKTION	0	260760000000001	3887
35	1	3	20	19	GESUNDHEIT	IMPFUNG		0	-1	-1
35	1	3	21	28	SEGEN	SCHÖPFER	PRIESTER	0	338339999999999	5393
35	1	3	22	1	GIFT	MORD	MORD	1	156070000000001	3079
35	1	3	23	8	MEINEID	EHRENHAFTIGKEIT		0	-1	-1
35	1	3	24	12	DAMPF	LOKOMOTIVE	EISENBAHN	0	650289999999999	9400
35	1	3	25	38	DEFINITION	KONZEPT		0	-1	-1
35	1	3	26	39	GESCHREI	PANIK	LÄRM	0	284760000000001	3543
35	1	3	27	3	TÄUSCHUNG	ECHTHEIT	ILLUSION	0	214360000000001	3991
35	1	3	28	14	FORDERUNG	GEHALT		0	-1	-1
35	1	3	29	22	ZEIT	URSPRUNG		0	-1	-1
35	1	3	30	33	AUTO	PRESTIGE	REIFEN	0	10879.7	12289
35	1	3	31	15	PAPIER	BRIEF		0	-1	-1
35	1	3	32	18	GEDÄCHTNIS	ELEFANT	GEHIRN	0	8055.5	9727
35	1	3	33	17	GEIST	FLASCHE	ERSCHEINUNG	0	291160000000001	4847
35	1	3	34	31	VERGLEICH	GLEICHNIS	GLEICHNIS	1	217989999999999	3769
35	1	3	35	23	ARMUT	ELEND		0	-1	-1
35	1	3	36	4	STUHL	SESSEL		0	-1	-1
35	1	3	37	37	WOLLE	KLEIDUNG	SCHAF	0	157739999999999	2357
35	1	3	38	27	ALKOHOL	OPIUM	KRUG	0	435360000000001	5309
35	1	3	39	26	BEWEIS	TATSACHE	BELEG	0	580229999999999	9549
35	1	3	40	10	LEIDENSCHAFT	KUSS	KÜSSEN	0	3109.5	6231
35	2	4	1	33	BEGABUNG	VERERBUNG	TALENT	0	608930000000005	7034
35	2	4	2	12	THEORIE	AUSNAHME	VORKOMMEN	0	904980000000005	11497
35	2	4	3	9	LAUNE	HUMOR	LUST	0	522980000000005	5859
35	2	4	4	3	SALAT	GARTEN	GARTEN	1	637469999999995	8589
35	2	4	5	26	DICKICHT	WALD	GESTRÜPP	0	393160000000009	6547
35	2	4	6	34	SCHLEMMER	LECKERBISSEN		0	-1	-1
35	2	4	7	36	POLIZIST	WACHE	KONTROLLE	0	571169999999995	6981
35	2	4	8	32	DIENER	HALTUNG	ERGEBENER	0	631280000000005	9129
35	2	4	9	4	ANGEBOT	MARKT		0	-1	-1
35	2	4	10	25	BETTLER	UNGLÜCK	UNGLÜCK	1	265219999999995	7919
35	2	4	11	31	MERKMAL	DETAIL	ZEICHEN	0	841580000000005	9751
35	2	4	12	16	ERFORSCHUNG	PATENT	ENTWICKLUNG	0	12495.7	14623
35	2	4	13	38	SAUERSTOFF	LUFT	LUFT	1	130380000000005	2007
35	2	4	14	19	BETRAG	WECHSEL	EINKOMMEN	0	14839.7	16617
35	2	4	15	13	NAGEL	METALL	METALL	1	146080000000005	2645
35	2	4	16	10	ZIEL	RICHTUNG	WEG	0	149560000000009	2487
35	2	4	17	39	GESCHICHTE	ENTWICKLUNG	EVOLUTION	0	11759.7	16777
35	2	4	18	7	HIMMEL	FIRMAMENT	HÖLLE	0	760139999999991	8357
35	2	4	19	14	ERGÄNZUNG	ZUSATZ	SUPPLEMENTIERUNG	0	680680000000005	11686
35	2	4	20	24	LABYRINTH	SUCHE	SUCHE	1	346469999999995	4103
35	2	4	21	28	GÖTTIN	GEBET	BETEN	0	170380000000005	2439
35	2	4	22	29	ANFÜHRER	CHEF	CHEF	1	346380000000005	3983
35	2	4	23	23	GEDICHT	LIEBE	DICHTER	0	390360000000009	5745
35	2	4	24	2	SCHÜLER	DOZENT		0	-1	-1
35	2	4	25	35	FAHNE	EROBERUNG		0	-1	-1
35	2	4	26	18	BESESSENHEIT	TEUFEL	TEUFEL	1	317460000000009	4166
35	2	4	27	30	MUSIKER	AKKORDEON	GESANG	0	501580000000005	17847
35	2	4	28	17	KLIPPE	ABGRUND	ABGRUND	1	232780000000005	4414
35	2	4	29	15	MOOR	SUMPF	SUMPF	1	633219999999995	7530
35	2	4	30	6	STIRN	KINN	KINN	1	282169999999995	3605
35	2	4	31	40	GENUSS	ZIGARRE	GESCHMACK	0	688769999999995	17824
35	2	4	32	1	GRUPPE	VERSAMMLUNG	KOLLEKTIV	0	613219999999995	7900
35	2	4	33	37	ANGST	SCHLANGE		0	-1	-1
35	2	4	34	22	ZIMMER	ECKE	WOHNUNG	0	509180000000005	6330
35	2	4	35	21	DIAMANT	GOLD	GOLD	1	180169999999995	2280
35	2	4	36	27	VERRAT	TREUE	TREUE	1	575369999999995	6665
35	2	4	37	20	ANDEUTUNG	VERDACHT		0	-1	-1
35	2	4	38	11	AUFGABE	ERLEDIGUNG	HERAUSFORDERUNG	0	225369999999995	7020
35	2	4	39	5	MÖNCH	NONNE	KATHEDRALE	0	631369999999995	8625
35	2	4	40	8	GLÜCK	ZUFALL	GELD	0	8879.5	9519
35	3	5	1	7	AUFSTAND	REBELLION	REBELLION	1	170029999999981	3669
35	3	5	2	30	HEER	INFANTERIE	ARMEE	0	178089999999991	2725
35	3	5	3	32	FABRIK	PRODUKTION	INDUSTRIE	0	129539999999991	2711
35	3	5	4	40	FLOTTE	DECK	SCHIFF	0	273389999999991	4072
35	3	5	5	11	MÖBEL	LEHNE	SCHRANK	0	187089999999991	7806
35	3	5	6	13	GESICHT	MASKE	AUSDRUCK	0	257589999999991	3812
35	3	5	7	22	NATUR	PFLANZE	WIND	0	317089999999991	4074
35	3	5	8	20	RIESE	SCHRITT	SCHRITT	1	249589999999991	3614
35	3	5	9	10	INSTRUMENT	OBOE	GEIGE	0	114008999999999	12424
35	3	5	10	27	SCHAUSPIEL	BÜHNE	THEATER	0	250689999999991	6816
35	3	5	11	34	EREIGNIS	FEST		0	-1	-1
35	3	5	12	23	ZÜGEL	WENDE	LENKEN	0	614389999999991	11752
35	3	5	13	24	INFEKTION	SCHMERZEN	ENTZÜNDUNG	0	661489999999991	9639
35	3	5	14	38	FAHRZEUG	KETTE	PLASTIK	0	742289999999991	12462
35	3	5	15	33	REPTIL	ECHSE	ECHSE	1	141179999999981	2586
35	3	5	16	19	SCHULE	HOLZ		0	-1	-1
35	3	5	17	31	AUFTRAG	ARBEIT		0	-1	-1
35	3	5	18	39	VERLETZUNG	SCHORF	WUNDE	0	126879999999981	2220
35	3	5	19	35	GETREIDE	DINKEL	DINKEL	1	193129999999981	3471
35	3	5	20	8	HEFT	NOTE	PAPIER	0	621589999999991	7367
35	3	5	21	16	REISE	KONTINENT		0	-1	-1
35	3	5	22	1	KRUG	BIER	BIER	1	131179999999981	2296
35	3	5	23	15	TROPEN	AMAZONAS	REGENWALD	0	950289999999991	10790
35	3	5	24	14	ANGABE	ZEUGE		0	-1	-1
35	3	5	25	3	BRÜCKE	SAN FRANCISCO	WEG	0	658389999999991	8359
35	3	5	26	36	STRASSE	TEER	TEER	1	3039.5	3744
35	3	5	27	21	BÜNDNIS	PAKT	ALLIANZ	0	242389999999991	8515
35	3	5	28	6	GLAUBE	BIBEL	KIRCHE	0	102358999999999	15498
35	3	5	29	18	BAHNHOF	KIOSK	SCHIENE	0	228089999999991	3705
35	3	5	30	26	FAHRRAD	PEDAL	BEWEGUNG	0	371189999999991	5503
35	3	5	31	28	STIFT	KAPPE	FARBE	0	3864	4943
35	3	5	32	5	ORCHESTER	KONZERT	KONZERT	1	459989999999991	5743
35	3	5	33	29	PINSEL	LEINWAND	GEMÄLDE	0	851370000000019	10640
35	3	5	34	17	SCHIFF	DOCK	FLOTTE	0	444789999999991	5302
35	3	5	35	2	GELENK	KEULE	KNIE	0	640829999999981	7160
35	3	5	36	25	SPORT	SCHWEISS		0	-1	-1
35	3	5	37	4	MAUER	BRÜSTUNG	BARRIERE	0	110857999999998	12447
35	3	5	38	37	WEBER	KAMM		0	-1	-1
35	3	5	39	12	FLOCKEN	SCHNEE	SCHNEE	1	122079999999981	2279
35	3	5	40	9	KAUFHAUS	SCHAUFENSTER	FASSADE	0	137822000000002	16749
35	4	6	1	34	MUSKEL	SEHNE	SEHNE	1	224329999999981	3123
35	4	6	2	18	KAMPF	SIEG	SIEG	1	322410000000009	4024
35	4	6	3	2	WEIN	BLUME	GLAS	0	761329999999981	8177
35	4	6	4	25	AQUARELL	GALERIE	MUSEUM	0	547789999999991	7348
35	4	6	5	36	INSEKT	LIBELLE	KÄFER	0	272029999999981	3681
35	4	6	6	5	EISENBAHN	SCHIENE	SCHIENE	1	258029999999981	5198
35	4	6	7	28	BIBLIOTHEK	SIGNATUR	BUCH	0	6041	12177
35	4	6	8	14	HOCHZEIT	ALTAR	BUND	0	318529999999981	10224
35	4	6	9	27	MUSEUM	ÄGYPTEN	KUNST	0	984289999999991	10848
35	4	6	10	23	NÄHEN	KREUZSTICH	FADEN	0	351910000000009	4583
35	4	6	11	22	ENERGIE	ÖL	KRAFT	0	154020000000019	2360
35	4	6	12	11	SCHACH	TURM	RIESE	0	308770000000019	7392
35	4	6	13	6	DYNAMO	LICHT	LICHT	1	287910000000009	4319
35	4	6	14	32	SCHMIED	HUFEISEN	HUFEISEN	1	888810000000009	11115
35	4	6	15	40	RADIO	STIMME	STIMMEN	1	437289999999991	6005
35	4	6	16	4	WINTER	UNFALL	KÄLTE	0	780810000000009	8736
35	4	6	17	35	KÜSTE	DÜNE	DÜNE	1	209470000000019	2832
35	4	6	18	17	REVOLVER	KALIBER	KALIBER	1	1991	2986
35	4	6	19	21	ARZT	PRAXIS	VERSCHREIBUNG	0	7445	10442
35	4	6	20	39	LABOR	PIPETTE	PIPETTE	1	156210000000009	2650
35	4	6	21	20	RINGE	BAUM	GOLD	0	758410000000009	8432
35	4	6	22	31	ORKAN	WIRBEL	WIRBEL	1	5230.5	6497
35	4	6	23	12	ZEUS	HADES	HADES	1	174129999999981	2820
35	4	6	24	29	GRILLEN	SOMMER	SOMMER	1	265460000000009	3603
35	4	6	25	8	FLUGZEUG	TOMATENSAFT	URLAUB	0	3727	5831
35	4	6	26	10	TANNE	RINDE	RINDE	1	157610000000009	2224
35	4	6	27	16	NACHT	SCHEINWERFER	MORGEN	0	374120000000019	8144
35	4	6	28	30	BUCH	SCHRIFTSTELLER	SEITE	0	143839999999991	2088
35	4	6	29	3	GEBIRGE	EDELWEISS	FLACHLAND	0	491210000000009	6432
35	4	6	30	33	LADEN	REKLAME	GESCHÄFT	0	277610000000009	5288
35	4	6	31	37	STRAUSS	TULPEN	BLUMEN	0	529610000000009	7984
35	4	6	32	24	SPIELZEUG	PLASTIK	PLASTIK	1	164810000000009	3057
35	4	6	33	1	UFER	DAMM	TAL	0	512610000000009	6270
35	4	6	34	19	THEATER	REIHE	REIHE	1	328010000000009	4792
35	4	6	35	38	FISCH	SCHUPPEN	WASSER	0	605979999999981	8568
35	4	6	36	7	TONNE	REGEN	MÜLL	0	342270000000019	4488
35	4	6	37	26	KÜCHE	EIMER	HERD	0	284120000000019	3678
35	4	6	38	13	VERORDNUNG	BESCHEID		0	3840	7256
35	4	6	39	15	GEFÄNGNIS	VERGEHEN	AUFENTHALT	0	336810000000009	7048
35	4	6	40	9	HERD	FEUER	KÜCHE	0	228710000000009	3791
35	5	7	1	21	KRANKENWAGEN	NOTFALL	INTENSIVSTATION	0	592620000000019	9654
35	5	7	2	7	BOTSCHAFTER	NATIONALITÄT		0	-1	-1
35	5	7	3	28	ENTFÜHRUNG	AUSBEUTE	FREMD	0	152072000000002	15919
35	5	7	4	31	TODESKAMPF	LEBEN	ÜBERLEBEN	0	384720000000019	5983
35	5	7	5	38	ZAUBERER	ENTHÜLLUNG	MAGIE	0	443120000000019	5991
35	5	7	6	35	HAUSSCHUHE	PFEIFE	ZUHAUSE	0	273170000000019	5783
35	5	7	7	16	FUSSKNÖCHEL	ARM	SPRUNGGELENK	0	256720000000019	5607
35	5	7	8	34	EMANZIPATION	GLEICHSTELLUNG	GLEICHBERECHTIGUNG	0	397520000000019	13648
35	5	7	9	30	DARBIETUNG	BEOBACHTUNG	VORSTELLUNG	0	195820000000019	3782
35	5	7	10	5	ZITRONE	ERDBEERE	ERDBEERE	1	717759999999963	8679
35	5	7	11	14	PROFESSOR	HOCHSCHULE	HOCHSCHULE	1	180720000000019	3636
35	5	7	12	24	DOKTOR	KLINIK	ARZNEI	0	262470000000019	3890
35	5	7	13	12	WHISKY	DUDELSACK	EICHE	0	809520000000019	9018
35	5	7	14	27	LAWINE	FELSBLOCK	UNFALL	0	923620000000019	11060
35	5	7	15	11	ÜBERBLICK	STANDPUNKT	PERSPEKTIVE	0	213520000000019	3983
35	5	7	16	33	CHARME	HERZ	FLIRT	0	220720000000019	5424
35	5	7	17	18	STANGE	STOSS	STOSS	1	247009999999963	5349
35	5	7	18	29	ALGEBRA	FUNKTION	FUNKTION	1	149620000000019	4019
35	5	7	19	4	WEISE	ART	ECHT	0	111000999999996	14524
35	5	7	20	36	VERMITTLUNG	INTERVIEW	KONTAKTE	0	366090000000037	6479
35	5	7	21	25	METHODE	VERSUCH	ÜBERPRÜFUNG	0	670570000000019	11416
35	5	7	22	10	EIFERSUCHT	GRUND		0	-1	-1
35	5	7	23	8	FIEBER	ERSCHÖPFUNG	ERSCHÖPFUNG	1	146320000000019	4448
35	5	7	24	26	ANTWORT	BEKENNTNIS	INHALT	0	971029999999981	10654
35	5	7	25	32	ZERSTÖRUNG	AUSROTTUNG	AUSROTTUNG	1	288720000000019	6639
35	5	7	26	22	SCHLEIM	HAFER	ERKÄLTUNG	0	521809999999963	7994
35	5	7	27	3	AUSBILDUNG	ZUKUNFT	LERNEN	0	221229999999981	2999
35	5	7	28	15	SCHLAMM	HÜRDE	MORAST	0	134029999999981	2300
35	5	7	29	6	HEKTAR	ZAUN	ZAUN	1	210309999999963	3191
35	5	7	30	19	UMWELT	GEFÄHRDUNG	WALD	0	587109999999963	6456
35	5	7	31	13	ERFOLG	LEBENSLAUF	GEHALT	0	368629999999981	5479
35	5	7	32	23	SCHÄDEL	LEICHE	LEICHE	1	427029999999981	5070
35	5	7	33	37	MIKROSKOP	BAKTERIEN	BAKTERIEN	1	383090000000037	5410
35	5	7	34	40	ARGUMENT	ENTSCHEIDUNG	EINSICHT	0	851520000000019	9848
35	5	7	35	9	STEUER	UNTERSCHLAGUNG	ABGABE	0	4345	5186
35	5	7	36	1	HERZLICHKEIT	GEHÄSSIGKEIT	GEHÄSSIG	0	4143	7015
35	5	7	37	17	VERSCHIEDENHEIT	GEGENTEIL	GLEICHHEIT	0	272720000000019	6479
35	5	7	38	39	ÄRGER	FEINDSELIGKEIT	FRUST	0	394040000000037	4711
35	5	7	39	2	KAMMER	GEKLAPPER	GEKLAPPER	1	167740000000037	3359
35	5	7	40	20	TINTE	BLEISTIFT	BLEISTIFT	1	566320000000019	8071
35	6	8	1	23	ÄRA	ZEITALTER	ZEITRAUM	0	220240000000037	4186
35	6	8	2	1	WOHNUNG	HEIM	ZIMMER	0	552040000000037	6224
35	6	8	3	30	STRAND	VERGNÜGEN	URLAUB	0	291129999999981	4647
35	6	8	4	35	LEICHTIGKEIT	SCHWERKRAFT		0	-1	-1
35	6	8	5	22	BEGINN	FOLGE	ENDE	0	243940000000037	3063
35	6	8	6	25	STIMMUNG	ATMOSPHÄRE	GEFÜHL	0	166959999999963	2759
35	6	8	7	34	ENTSPANNUNG	BEDROHUNG	ATMEN	0	113432999999998	12463
35	6	8	8	9	BEMÜHUNGEN	ANSTRENGUNG	VERSUCH	0	399129999999981	5183
35	6	8	9	7	FENSTER	BEWOHNER	ÖFFNUNG	0	197520000000019	3287
35	6	8	10	38	PFEFFER	BUTTER	KÜCHE	0	602329999999981	11687
35	6	8	11	39	RÄUBER	DIEBSTAHL	DIEBSTAHL	1	231940000000037	6583
35	6	8	12	31	VERWALTUNG	GENEHMIGUNG	BÜROKRATIE	0	337520000000019	6255
35	6	8	13	32	MÜNDIGKEIT	ABHÄNGIGKEIT	SELBSTBESTIMMUNG	0	380029999999981	6535
35	6	8	14	19	LERCHE	FRÖHLICHKEIT	ZWITSCHERN	0	243840000000037	9774
35	6	8	15	29	SÄUGLING	WIEGE	MILCH	0	355720000000019	4415
35	6	8	16	11	REIZ	REAKTION	REAKTION	1	203120000000019	3335
35	6	8	17	18	BLASE	BAUCH	BAUCH	1	151590000000037	2871
35	6	8	18	37	FISCHER	MEER		0	-1	-1
35	6	8	19	27	ERFAHRUNG	UNWISSENHEIT	ERLEBNSISE	0	798609999999963	9213
35	6	8	20	36	LEERE	DUMPFHEIT		0	-1	-1
35	6	8	21	20	FLEISCH	RAUBTIER	NAHRUNG	0	259140000000037	4379
35	6	8	22	14	LÜGE	WAHRHEIT	WAHRHEIT	1	188329999999981	2929
35	6	8	23	6	DICHTER	ZITAT	GEDICHT	0	137040000000037	4409
35	6	8	24	10	IRRTUM	MISSVERSTÄNDNIS	RICHTIGKEIT	0	6110.5	8089
35	6	8	25	5	JUNGFRAU	SCHLEIER	MÄDCHEN	0	107814000000004	12725
35	6	8	26	16	PERSON	SCHADEN	DING	0	4255	5871
35	6	8	27	28	SCHATTEN	EXISTENZ	ZWILICHT	0	185540000000037	3001
35	6	8	28	8	FAMILIE	MUTTER	MUTTER	1	193320000000019	3199
35	6	8	29	26	ADMIRAL	WAFFENRUHE	SIEG	0	134134000000004	16261
35	6	8	30	21	ERMÜDUNG	KREISLAUF	SCHLAF	0	490340000000037	5919
35	6	8	31	13	BÜSTENHALTER	BUSEN	BRUST	0	185540000000037	7159
35	6	8	32	15	PLAKAT	HAMMER	PAROLE	0	233840000000037	3255
35	6	8	33	12	ABFALL	SCHMUTZ	SCHMUTZ	1	148420000000019	4191
35	6	8	34	4	TRANSPORT	LAGER	LASTER	0	253520000000019	3471
35	6	8	35	3	GABEL	SOSSE	TISCH	0	215759999999963	3039
35	6	8	36	33	GETRÄNK	SCHAUM	GLAS	0	430220000000019	4879
35	6	8	37	24	SOZIALIST	PAROLE	KAPITALIST	0	923940000000037	13697
35	6	8	38	40	GESTALTUNG	LANDSCHAFT	DESIGN	0	2709.5	3639
35	6	8	39	17	THEMA	INTERESSE	INHALT	0	976540000000037	10519
35	6	8	40	2	GELEGENHEIT	LIEBSCHAFT	MÖGLICHKEIT	0	426940000000037	5709
35	7	9	1	27	STRICK	SCHLINGE	SCHLINGE	1	744590000000037	8974
35	7	9	2	25	FINDIGKEIT	EINFALL	ERMESSEN	0	5923	7427
35	7	9	3	9	KOCHTOPF	BÜGELEISEN	DECKEL	0	1524.5	2421
35	7	9	4	22	TAKT	HARFE	TANZ	0	762129999999981	9193
35	7	9	5	15	BÜCHEREI	VERLEIH	STILLE	0	2207.5	3359
35	7	9	6	34	REGEL	KOMBINATION	NORM	0	263920000000019	3495
35	7	9	7	24	GANGSTER	VERBRECHEN	ÜBERFALL	0	2550.5	6582
35	7	9	8	23	TOTSCHLAG	BRUTALITÄT	MORD	0	149559999999963	2439
35	7	9	9	40	GESCHENK	UNDANK	GEBURTSTAG	0	3671.5	13327
35	7	9	10	20	KUMMER	TRAURIGKEIT	SCHMERZ	0	361390000000037	11783
35	7	9	11	5	KAMERAD	OPFER	GENOSSE	0	134315999999996	18191
35	7	9	12	14	VERANSTALTUNG	ÖFFENTLICHKEIT	EVENT	0	344759999999963	4231
35	7	9	13	36	VERZIERUNG	PALAST	FASSADE	0	6434.5	7863
35	7	9	14	6	BÜRGSCHAFT	VOLLMACHT	KAUTION	0	8847.5	14679
35	7	9	15	11	GESCHOSS	PFEIL	PATRONE	0	231940000000037	4711
35	7	9	16	16	KRANKHEIT	SYMPTOM	LEBEN	0	681379999999981	9713
35	7	9	17	2	GEDULD	KONTROLLE	SPANNUNG	0	164375999999996	17669
35	7	9	18	38	SEILTÄNZER	SCHWERPUNKT	GEFAHR	0	5842.5	8619
35	7	9	19	37	STUDIUM	WIRTSCHAFT	LEHRE	0	197159999999963	3011
35	7	9	20	10	VORTRAG	REDNER	INHALT	0	123835999999996	15623
35	7	9	21	8	ANHÄNGER	MEISTER	MITGLIEDER	0	122082999999998	15031
35	7	9	22	3	GITTER	BESCHRÄNKUNG	GEFÄNGNIS	0	2687.5	5551
35	7	9	23	30	ZUGEHÖRIGKEIT	GENERATION	UNABHÄNGIGKEIT	0	7415.5	10743
35	7	9	24	17	SONATE	KLAVIER	KLAVIER	1	799959999999963	9311
35	7	9	25	7	SPRÜHREGEN	FLUSS	SONNE	0	289559999999963	3759
35	7	9	26	19	VERBRENNUNG	PROZESSION	WUNDE	0	221009999999963	2855
35	7	9	27	33	ÄHNLICHKEIT	WIEDERHOLUNG		0	-1	-1
35	7	9	28	32	GLETSCHER	POL	LAWINE	0	181759999999963	2681
35	7	9	29	31	ANREGUNG	BEISPIEL		0	-1	-1
35	7	9	30	28	GEMÜT	HEITERKEIT		0	-1	-1
35	7	9	31	18	WELLE	FLUT	WIND	0	755329999999981	8280
35	7	9	32	29	RHEUMATISMUS	IMMUNITÄT	INDIFFERENZ	0	375059999999963	5750
35	7	9	33	35	AUFPRALL	FALL	STO?	0	299959999999963	3919
35	7	9	34	13	SARG	GRAB	LEICHE	0	626340000000037	7423
35	7	9	35	21	ORIENTIERUNG	AUSGANG	ORDNUNG	0	175355999999996	18583
35	7	9	36	39	ABRECHNUNG	BANKIER	BILANZ	0	272259999999963	3935
35	7	9	37	1	INSTANZ	GESETZGEBUNG	INSTITUT	0	217520000000019	3754
35	7	9	38	4	TÜR	SCHRANK	HAUS	0	152229999999981	4540
35	7	9	39	12	HALLE	TURNIER		0	-1	-1
35	7	9	40	26	DUFT	GERUCH	GERUCH	1	403259999999963	5872
35	8	10	1	35	VERLAUF	ENDUNG	HISTORIE	0	5602.5	8922
35	8	10	2	20	SPIRALE	FRUCHTBARKEIT	FRUCHTBARKEIT	1	259869999999925	4391
35	8	10	3	23	SCHNORCHEL	ATLANTIK	ATLANTIK	1	416130000000075	8199
35	8	10	4	9	VOLK	GEMEINDE	GEMEINDE	1	410369999999925	5640
35	8	10	5	28	ANKÜNDIGUNG	EXAMEN	BEKANNTMACHUNG	0	731869999999925	9291
35	8	10	6	2	KAMERADSCHAFT	PARTNER	GEMEINSCHAFT	0	729069999999925	9250
35	8	10	7	30	PASSION	ORGASMUS	ORGASMUS	1	159059999999963	3615
35	8	10	8	15	PATIENT	THERAPIE	ARZT	0	269480000000075	10142
35	8	10	9	4	FAHRT	AUTOBAHN	WEG	0	216259999999963	3120
35	8	10	10	8	UMARMUNG	INTEGRATION	INTEGRATION	1	192769999999925	7848
35	8	10	11	10	MAGEN	RESTAURANT	DARM	0	152190000000037	2326
35	8	10	12	29	ZUSPITZUNG	PUNKT	CLIMAX	0	318369999999925	4647
35	8	10	13	36	GESCHLECHT	MANN	MANN	1	298590000000037	3943
35	8	10	14	17	KÄFER	RUINE	INSEKT	0	242380000000075	3480
35	8	10	15	32	SCHIFFBRUCH	UNGLÜCKSFALL	KATHASTROPHE	0	106030999999996	16479
35	8	10	16	34	VERDROSSENHEIT	RESIGNATION	ÄRGERNIS	0	451869999999925	6246
35	8	10	17	31	SAMT	STOFF	JACKE	0	234369999999925	3727
35	8	10	18	26	POLITIKER	ZUVERSICHT	ZUVERSICHT	1	201659999999963	3695
35	8	10	19	38	REDAKTEUR	KORRESPONDENZ	VERLEGER	0	2213.5	6728
35	8	10	20	12	ZENTIMETER	METER	METER	1	124230000000075	1926
35	8	10	21	33	OPERATION	KOMA	VERLAUF	0	703180000000075	9872
35	8	10	22	3	LINIE	BUS		0	-1	-1
35	8	10	23	7	LOYALITÄT	BRUDER	TREUE	0	525030000000075	6059
35	8	10	24	16	STRICH	SKIZZE	FADEN	0	285069999999925	3882
35	8	10	25	40	PEITSCHE	MISSHANDLUNG	DEMÜTIGUNG	0	499969999999925	6863
35	8	10	26	27	MONSTER	MUT		0	-1	-1
35	8	10	27	1	PROGNOSE	GEWISSHEIT	RESULTAT	0	281269999999925	4799
35	8	10	28	5	ANZUG	BÖRSE	VERKAUF	0	102366999999993	11409
35	8	10	29	13	GENAUIGKEIT	AUFMERKSAMKEIT	PREZISION	0	184269999999925	3650
35	8	10	30	6	ABSCHLUSS	PROJEKT		0	-1	-1
35	8	10	31	25	PARADIES	MENSCH		0	-1	-1
35	8	10	32	18	FASCHIST	IDEOLOGIE	KOMMUNIST	0	277069999999925	4570
35	8	10	33	24	MAKEL	SELBSTBEWUSSTSEIN	FLECK	0	254019999999925	3288
35	8	10	34	19	DROGE	VERHEIMLICHUNG		0	-1	-1
35	8	10	35	21	ELITE	VERMÖGEN	MACHT	0	303980000000075	3718
35	8	10	36	39	ERMORDUNG	GESTÄNDNIS		0	-1	-1
35	8	10	37	14	ZUSAMMENHANG	VORZEICHEN	RESULTAT	0	259169999999925	3894
35	8	10	38	11	DIREKTOR	GESCHÄFT	DEKAN	0	438930000000075	5206
35	8	10	39	22	LIEGE	VERANDA	STUHL	0	152240000000037	2269
35	8	10	40	37	NEUROSE	PSYCHOLOGIE		0	-1	-1
