## Supplementary material for "Vast amounts of encoded items nullify but do not reverse the effect of sleep on declarative memory": Dataset: PAL_35_1_3.xlsx

### Sheet: Sheet1
VP_Nr	Block	VersioN	counter	pair_code	cue	correct_answer	answer	accuracy	reactiontime1	reactiontime2
35	1	3	1	39	GESCHREI	PANIK	LAUT	0	5497.9	6225
35	1	3	2	24	RICHTER	GERECHTIGKEIT	JUSTIZ	0	1519.9	2543
35	1	3	3	33	AUTO	PRESTIGE	PKW	0	2263.9	3973
35	1	3	4	26	BEWEIS	TATSACHE	KONTROLLE	0	8554.9	9920
35	1	3	5	3	TÄUSCHUNG	ECHTHEIT	ILLUSION	0	1345.9	2619
35	1	3	6	16	GEBÄUDE	HOTEL	HOTEL	1	1979.8	3229
35	1	3	7	27	ALKOHOL	OPIUM	RAUSCH	0	2700.8	3779
35	1	3	8	21	STOLZ	RUHM	EHRE	0	1356.9	1796
35	1	3	9	32	CHANCE	BEGEGNUNG	MÖGLICHKEIT	0	2023.7	3487
35	1	3	10	5	INDUSTRIE	BRANCHE	FABRIK	0	1150.7	2495
35	1	3	11	6	BESITZ	ANTEIL	GEGENSTAND	0	3974.5	5672
35	1	3	12	22	ZEIT	URSPRUNG	UHR	0	195189999999999	2432
35	1	3	13	20	LARVE	RAUPE	INSEKT	0	163089999999999	2555
35	1	3	14	8	MEINEID	EHRENHAFTIGKEIT	BEICHTE	0	5212.7	6116
35	1	3	15	18	GEDÄCHTNIS	ELEFANT	GEHIRN	0	193589999999999	2905
35	1	3	16	11	APFEL	PFIRSICH	PFIRSICH	1	1310.7	3511
35	1	3	17	35	PROFIL	QUERSCHNITT	LANDSCHAFT	0	7391.8	8969
35	1	3	18	12	DAMPF	LOKOMOTIVE	EISENBAHN	0	220589999999999	3559
35	1	3	19	19	GESUNDHEIT	IMPFUNG	KRANKHEIT	0	274039999999999	4029
35	1	3	20	28	SEGEN	SCHÖPFER	PRIESTER	0	147989999999999	2471
35	1	3	21	15	PAPIER	BRIEF	BRIEF	1	205589999999999	2711
35	1	3	22	1	GIFT	MORD	MORD	1	106389999999999	1559
35	1	3	23	31	VERGLEICH	GLEICHNIS	GLEICHNIS	1	118910000000001	2295
35	1	3	24	7	NORM	MORAL	REGEL	0	128789999999999	2079
35	1	3	25	25	ZWIELICHT	UNTERWELT	SCHATTEN	0	1831.8	4583
35	1	3	26	9	ANSICHT	MEINUNG	PERSPEKTIVE	0	134389999999999	4385
35	1	3	27	14	FORDERUNG	GEHALT	NACHKOMMEN	0	866189999999999	10421
35	1	3	28	29	PUDDING	SÜSSIGKEITEN	SÜSSIGKEITEN	1	134389999999999	6111
35	1	3	29	23	ARMUT	ELEND	REICHTUM	0	124829999999999	2377
35	1	3	30	17	GEIST	FLASCHE	ERSCHEINUNG	0	326989999999999	5093
35	1	3	31	10	LEIDENSCHAFT	KUSS	KÜSSEN	0	180789999999999	3511
35	1	3	32	40	PLAN	GROSSSTADT	ZIEL	0	332770000000001	5703
35	1	3	33	13	HELDENMUT	TAPFERKEIT	TAPFERKEIT	1	168139999999999	4459
35	1	3	34	30	TAT	ABSICHT	VORGEHEN	0	473970000000001	6019
35	1	3	35	36	JUNGE	MÄDCHEN	MÄDCHEN	1	127970000000001	2583
35	1	3	36	4	STUHL	SESSEL	TISCH	0	357979999999999	4479
35	1	3	37	2	VULKAN	EXPLOSION	EXPLOSION	1	107989999999999	2825
35	1	3	38	38	DEFINITION	KONZEPT	BESCHREIBUNG	0	198189999999999	4499
35	1	3	39	37	WOLLE	KLEIDUNG	SEIDE	0	386589999999999	4441
35	1	3	40	34	ERDGESCHOSS	DACHBODEN	ZIMMER	0	349139999999999	4679
35	2	4	1	33	BEGABUNG	VERERBUNG	KÖNNEN	0	164810000000009	3000
35	2	4	2	32	DIENER	HALTUNG	UNTERGEBENER	0	133960000000009	3977
35	2	4	3	1	GRUPPE	VERSAMMLUNG	KOLLEKTIV	0	1662	2889
35	2	4	4	14	ERGÄNZUNG	ZUSATZ	SUPPLEMENTIERUNG	0	1180	3764
35	2	4	5	19	BETRAG	WECHSEL	EINKOMMEN	0	165589999999991	3528
35	2	4	6	16	ERFORSCHUNG	PATENT	ENTWICKLUNG	0	1504	3560
35	2	4	7	25	BETTLER	UNGLÜCK	UNGLÜCK	1	2144	3672
35	2	4	8	35	FAHNE	EROBERUNG	PAROLE	0	137889999999991	2256
35	2	4	9	17	KLIPPE	ABGRUND	ABGRUND	1	1416	2520
35	2	4	10	18	BESESSENHEIT	TEUFEL	TEUFEL	1	147180000000005	2432
35	2	4	11	21	DIAMANT	GOLD	GOLD	1	1504	2152
35	2	4	12	36	POLIZIST	WACHE	VERHAFTEN	0	411210000000009	5544
35	2	4	13	7	HIMMEL	FIRMAMENT	HÖLLE	0	1088	1848
35	2	4	14	28	GÖTTIN	GEBET	BETEN	0	1152	2176
35	2	4	15	31	MERKMAL	DETAIL	AUSPRÄGUNG	0	283989999999991	4831
35	2	4	16	30	MUSIKER	AKKORDEON	STIMME	0	1968	3057
35	2	4	17	23	GEDICHT	LIEBE	POET	0	303439999999991	12614
35	2	4	18	12	THEORIE	AUSNAHME	PRAXIS	0	3048	4097
35	2	4	19	4	ANGEBOT	MARKT	NACHFRAGE	0	146189999999991	2742
35	2	4	20	3	SALAT	GARTEN	GARTEN	1	4710.5	5928
35	2	4	21	29	ANFÜHRER	CHEF	CHEF	1	127039999999991	1807
35	2	4	22	39	GESCHICHTE	ENTWICKLUNG	ENTWICKLUNG	1	2304	5091
35	2	4	23	8	GLÜCK	ZUFALL	REICHTUM	0	2100	4028
35	2	4	24	13	NAGEL	METALL	METALL	1	166310000000009	3072
35	2	4	25	10	ZIEL	RICHTUNG	WEG	0	117610000000009	2039
35	2	4	26	20	ANDEUTUNG	VERDACHT	ERGEBNIS	0	333569999999995	4968
35	2	4	27	15	MOOR	SUMPF	SUMPF	1	127210000000009	3281
35	2	4	28	27	VERRAT	TREUE	TREUE	1	1406	2239
35	2	4	29	34	SCHLEMMER	LECKERBISSEN	ESSEN	0	223789999999991	3139
35	2	4	30	11	AUFGABE	ERLEDIGUNG	OBJEKTIV	0	185810000000009	3042
35	2	4	31	26	DICKICHT	WALD	GESTRÜPP	0	231889999999991	5886
35	2	4	32	37	ANGST	SCHLANGE	HASS	0	145610000000009	2272
35	2	4	33	9	LAUNE	HUMOR	ERREGUNG	0	217610000000009	3384
35	2	4	34	22	ZIMMER	ECKE	BUDE	0	395189999999991	4496
35	2	4	35	38	SAUERSTOFF	LUFT	LUFT	1	157880000000005	2187
35	2	4	36	2	SCHÜLER	DOZENT	LEHRR	0	177210000000009	2524
35	2	4	37	6	STIRN	KINN	KINN	1	314710000000009	4032
35	2	4	38	24	LABYRINTH	SUCHE	SUCHE	1	208980000000005	2749
35	2	4	39	5	MÖNCH	NONNE	KATHEDRALE	0	215160000000009	3710
35	2	4	40	40	GENUSS	ZIGARRE	FREUDE	0	883910000000009	13808
35	3	5	1	38	FAHRZEUG	KETTE	AUTO	0	205720000000019	2649
35	3	5	2	40	FLOTTE	DECK	HEER	0	188020000000019	2576
35	3	5	3	17	SCHIFF	DOCK	ADMIRAL	0	171060000000009	3440
35	3	5	4	15	TROPEN	AMAZONAS	REGENWALD	0	126279999999981	2631
35	3	5	5	29	PINSEL	LEINWAND	STIFT	0	224810000000009	3431
35	3	5	6	11	MÖBEL	LEHNE	SOFA	0	344020000000019	4086
35	3	5	7	21	BÜNDNIS	PAKT	ALLIANZ	0	1522	5026
35	3	5	8	2	GELENK	KEULE	KNIE	0	443789999999991	5075
35	3	5	9	7	AUFSTAND	REBELLION	REVOLTE	0	233920000000019	4435
35	3	5	10	25	SPORT	SCHWEISS	SCHMERZ	0	295110000000009	4151
35	3	5	11	24	INFEKTION	SCHMERZEN	ENTZÜNDUNG	0	7260	10527
35	3	5	12	19	SCHULE	HOLZ	LERNEN	0	259870000000019	3495
35	3	5	13	3	BRÜCKE	SAN FRANCISCO	MAUER	0	316260000000009	4279
35	3	5	14	39	VERLETZUNG	SCHORF	HEILUNG	0	250320000000019	3855
35	3	5	15	8	HEFT	NOTE	PAPIER	0	259120000000019	3415
35	3	5	16	37	WEBER	KAMM	KLEBER	0	213610000000009	3158
35	3	5	17	16	REISE	KONTINENT	WEISE	0	996370000000019	10601
35	3	5	18	26	FAHRRAD	PEDAL	MOPED	0	293620000000019	3998
35	3	5	19	5	ORCHESTER	KONZERT	KONZERT	1	1560.5	3449
35	3	5	20	27	SCHAUSPIEL	BÜHNE	THEATER	0	143020000000019	3359
35	3	5	21	4	MAUER	BRÜSTUNG	HASE	0	1815	3183
35	3	5	22	36	STRASSE	TEER	SCHILD	0	314120000000019	4192
35	3	5	23	33	REPTIL	ECHSE	ECHSE	1	141629999999981	2984
35	3	5	24	6	GLAUBE	BIBEL	WILLE	0	155920000000019	2335
35	3	5	25	9	KAUFHAUS	SCHAUFENSTER	SCHAUFENSTER	1	1895	4095
35	3	5	26	1	KRUG	BIER	BIER	1	163120000000019	2429
35	3	5	27	23	ZÜGEL	WENDE	LENKEN	0	1625	2553
35	3	5	28	34	EREIGNIS	FEST	RESULTAT	0	548720000000019	12679
35	3	5	29	10	INSTRUMENT	OBOE	GEIG	0	188720000000019	2599
35	3	5	30	20	RIESE	SCHRITT	SCHRITT	1	206320000000019	2965
35	3	5	31	18	BAHNHOF	KIOSK	SCHIENE	0	319320000000019	4497
35	3	5	32	12	FLOCKEN	SCHNEE	SCHNEE	1	114320000000019	1967
35	3	5	33	30	HEER	INFANTERIE	WEHR	0	124679999999981	6023
35	3	5	34	14	ANGABE	ZEUGE	ERLÄUTERUNG	0	507120000000019	7189
35	3	5	35	13	GESICHT	MASKE	BEINE	0	392920000000019	4739
35	3	5	36	31	AUFTRAG	ARBEIT	LÖSUNG	0	499979999999981	5941
35	3	5	37	35	GETREIDE	DINKEL	DINKEL	1	128720000000019	2183
35	3	5	38	28	STIFT	KAPPE	HEFT	0	148720000000019	2007
35	3	5	39	22	NATUR	PFLANZE	MEER	0	186910000000009	2386
35	3	5	40	32	FABRIK	PRODUKTION	INDUSTRIE	0	118370000000019	3421
35	4	6	1	13	VERORDNUNG	BESCHEID	EINHALTUNG	0	202429999999981	9940
35	4	6	2	9	HERD	FEUER	OFEN	0	147520000000019	2731
35	4	6	3	33	LADEN	REKLAME	GESCHÄFT	0	175120000000019	2879
35	4	6	4	3	GEBIRGE	EDELWEISS	TAL	0	146339999999991	2087
35	4	6	5	23	NÄHEN	KREUZSTICH	KLEBEN	0	183139999999991	3031
35	4	6	6	10	TANNE	RINDE	FICHTE	0	178810000000009	2477
35	4	6	7	35	KÜSTE	DÜNE	MEER	0	146539999999991	1953
35	4	6	8	11	SCHACH	TURM	TETRIS	0	147120000000019	2419
35	4	6	9	27	MUSEUM	ÄGYPTEN	KUNST	0	334239999999991	4123
35	4	6	10	19	THEATER	REIHE	SCHAUSPIEL	0	255939999999991	6951
35	4	6	11	21	ARZT	PRAXIS	PATIENT	0	184729999999981	2831
35	4	6	12	2	WEIN	BLUME	BIER	0	116739999999991	1631
35	4	6	13	6	DYNAMO	LICHT	LICHT	1	130329999999981	1959
35	4	6	14	15	GEFÄNGNIS	VERGEHEN	AUFENTHALT	0	143120000000019	4127
35	4	6	15	37	STRAUSS	TULPEN	BLUMEN	0	351579999999981	4615
35	4	6	16	5	EISENBAHN	SCHIENE	SCHIENE	1	121089999999991	3247
35	4	6	17	14	HOCHZEIT	ALTAR	SCHEIDUNG	0	213520000000019	3367
35	4	6	18	20	RINGE	BAUM	GOLD	0	139039999999991	1895
35	4	6	19	1	UFER	DAMM	STRAND	0	132729999999981	2323
35	4	6	20	25	AQUARELL	GALERIE	GEMÄLDE	0	213129999999981	9509
35	4	6	21	39	LABOR	PIPETTE	TESTS	0	163589999999991	4159
35	4	6	22	8	FLUGZEUG	TOMATENSAFT	URLAUB	0	413320000000019	4909
35	4	6	23	29	GRILLEN	SOMMER	SOMMER	1	110320000000019	1879
35	4	6	24	40	RADIO	STIMME	STIMME	1	194339999999991	2903
35	4	6	25	30	BUCH	SCHRIFTSTELLER	SEITE	0	273520000000019	3448
35	4	6	26	18	KAMPF	SIEG	SIEG	1	207139999999991	2567
35	4	6	27	34	MUSKEL	SEHNE	SEHNE	1	119810000000009	1895
35	4	6	28	16	NACHT	SCHEINWERFER	MORGEN	0	133529999999981	2511
35	4	6	29	12	ZEUS	HADES	HADES	1	131120000000019	1991
35	4	6	30	17	REVOLVER	KALIBER	KALIBER	1	2315.5	3287
35	4	6	31	26	KÜCHE	EIMER	HERD	0	1745	2255
35	4	6	32	7	TONNE	REGEN	PLASTIK	0	177829999999981	2879
35	4	6	33	28	BIBLIOTHEK	SIGNATUR	RUHE	0	186339999999991	2468
35	4	6	34	36	INSEKT	LIBELLE	KÄFER	0	453139999999991	5320
35	4	6	35	31	ORKAN	WIRBEL	WIRBEL	1	198020000000019	3180
35	4	6	36	4	WINTER	UNFALL	SOMMER	0	125420000000019	2942
35	4	6	37	24	SPIELZEUG	PLASTIK	PLASTIK	1	239320000000019	5150
35	4	6	38	32	SCHMIED	HUFEISEN	HUFEISEN	1	155439999999991	5619
35	4	6	39	38	FISCH	SCHUPPEN	KIEMEN	0	500220000000019	5935
35	4	6	40	22	ENERGIE	ÖL	LUFT	0	448739999999991	5084
35	5	7	1	33	CHARME	HERZ	FLIRT	0	174870000000019	2960
35	5	7	2	28	ENTFÜHRUNG	AUSBEUTE	DIEB	0	3170.5	3756
35	5	7	3	27	LAWINE	FELSBLOCK	SCHNEE	0	1274.5	2189
35	5	7	4	30	DARBIETUNG	BEOBACHTUNG	VORSTELLUNG	0	189229999999981	4076
35	5	7	5	21	KRANKENWAGEN	NOTFALL	TOD	0	2255.5	3871
35	5	7	6	15	SCHLAMM	HÜRDE	MATSCH	0	1239.5	2320
35	5	7	7	12	WHISKY	DUDELSACK	VODKA	0	150229999999981	2139
35	5	7	8	40	ARGUMENT	ENTSCHEIDUNG	LÖSUNG	0	1970.5	2922
35	5	7	9	34	EMANZIPATION	GLEICHSTELLUNG	GLEICHSTELLUNG	1	149679999999981	5166
35	5	7	10	38	ZAUBERER	ENTHÜLLUNG	MYSTIKER	0	1904.5	3232
35	5	7	11	31	TODESKAMPF	LEBEN	SEHNSUCHT	0	486640000000037	6367
35	5	7	12	17	VERSCHIEDENHEIT	GEGENTEIL	GLEICHHEIT	0	1543.5	2975
35	5	7	13	23	SCHÄDEL	LEICHE	LEICHE	1	146529999999981	2327
35	5	7	14	11	ÜBERBLICK	STANDPUNKT	PERSPEKTIVE	0	1247.5	2775
35	5	7	15	26	ANTWORT	BEKENNTNIS	LÖSUNG	0	2135.5	3348
35	5	7	16	4	WEISE	ART	ALT	0	3482.5	3898
35	5	7	17	37	MIKROSKOP	BAKTERIEN	BAKTERIEN	1	158309999999963	4551
35	5	7	18	16	FUSSKNÖCHEL	ARM	SEHNE	0	7647.5	8871
35	5	7	19	39	ÄRGER	FEINDSELIGKEIT	STRESS	0	2319.5	3279
35	5	7	20	3	AUSBILDUNG	ZUKUNFT	STUDIUM	0	152859999999963	2887
35	5	7	21	14	PROFESSOR	HOCHSCHULE	HOCHSCHULE	1	185870000000019	3175
35	5	7	22	18	STANGE	STOSS	STOSS	1	146909999999963	2583
35	5	7	23	1	HERZLICHKEIT	GEHÄSSIGKEIT	GEHÄSSIGKEIT	1	6263.5	8551
35	5	7	24	2	KAMMER	GEKLAPPER	KLAPPERN	0	2599.5	3615
35	5	7	25	5	ZITRONE	ERDBEERE	ERDBEEREN	1	1735.5	3270
35	5	7	26	8	FIEBER	ERSCHÖPFUNG	ERSCHÖPFUNG	1	1584.5	3469
35	5	7	27	32	ZERSTÖRUNG	AUSROTTUNG	GEHÖREN	0	480420000000019	6088
35	5	7	28	6	HEKTAR	ZAUN	ZAUN	1	150159999999963	2880
35	5	7	29	9	STEUER	UNTERSCHLAGUNG	DIEBSTAHL	0	255029999999981	3846
35	5	7	30	20	TINTE	BLEISTIFT	STIFT	0	150740000000037	2143
35	5	7	31	36	VERMITTLUNG	INTERVIEW	DISKUSSION	0	2631.5	3815
35	5	7	32	13	ERFOLG	LEBENSLAUF	NIEDERLAGE	0	1255.5	6632
35	5	7	33	10	EIFERSUCHT	GRUND	STREBSAMKEIT	0	2398.5	6806
35	5	7	34	35	HAUSSCHUHE	PFEIFE	LATSCHEN	0	1927.5	3143
35	5	7	35	19	UMWELT	GEFÄHRDUNG	AUSROTTUNG	0	3719.5	4991
35	5	7	36	22	SCHLEIM	HAFER	TIER	0	282220000000019	3367
35	5	7	37	24	DOKTOR	KLINIK	LEIDEN	0	132990000000037	5047
35	5	7	38	7	BOTSCHAFTER	NATIONALITÄT	POLITIKER	0	10855.5	11992
35	5	7	39	25	METHODE	VERSUCH	AUSGANG	0	2790.5	4259
35	5	7	40	29	ALGEBRA	FUNKTION	FUNKTION	1	129059999999963	2459
35	6	8	1	22	BEGINN	FOLGE	NEUANFANG	0	197359999999963	3261
35	6	8	2	4	TRANSPORT	LAGER	PKW	0	342370000000019	4159
35	6	8	3	7	FENSTER	BEWOHNER	HAUS	0	242040000000037	2999
35	6	8	4	38	PFEFFER	BUTTER	KÜCHE	0	419970000000019	5055
35	6	8	5	39	RÄUBER	DIEBSTAHL	DIEBSTAHL	1	190359999999963	3367
35	6	8	6	20	FLEISCH	RAUBTIER	FISCH	0	301570000000019	3959
35	6	8	7	14	LÜGE	WAHRHEIT	WAHRHEIT	1	140729999999981	2383
35	6	8	8	11	REIZ	REAKTION	REAKTION	1	216529999999981	3255
35	6	8	9	27	ERFAHRUNG	UNWISSENHEIT	ENTWICKLUNG	0	141629999999981	2935
35	6	8	10	32	MÜNDIGKEIT	ABHÄNGIGKEIT	SELBSTBESTIMMUNG	0	180990000000037	4502
35	6	8	11	5	JUNGFRAU	SCHLEIER	MÄDCHEN	0	182759999999963	3047
35	6	8	12	21	ERMÜDUNG	KREISLAUF	ERSCHÖPFUING	0	195779999999981	4039
35	6	8	13	36	LEERE	DUMPFHEIT	HALT	0	5111.5	5711
35	6	8	14	37	FISCHER	MEER	FISCH	0	1959.5	2767
35	6	8	15	24	SOZIALIST	PAROLE	FASCHIST	0	123970000000019	7639
35	6	8	16	31	VERWALTUNG	GENEHMIGUNG	BÜROKRATIE	0	6103.5	9863
35	6	8	17	17	THEMA	INTERESSE	INHALT	0	2551.5	3563
35	6	8	18	23	ÄRA	ZEITALTER	ZEITSPANNE	0	161159999999963	4479
35	6	8	19	30	STRAND	VERGNÜGEN	STEINE	0	397170000000019	6709
35	6	8	20	2	GELEGENHEIT	LIEBSCHAFT	OPPORTUN	0	264559999999963	6125
35	6	8	21	8	FAMILIE	MUTTER	MUTTER	1	1679.5	2559
35	6	8	22	28	SCHATTEN	EXISTENZ	DICKICHT	0	122490000000037	2843
35	6	8	23	34	ENTSPANNUNG	BEDROHUNG	HEKTIK	0	140370000000019	9959
35	6	8	24	40	GESTALTUNG	LANDSCHAFT	DESIGN	0	165970000000019	2579
35	6	8	25	10	IRRTUM	MISSVERSTÄNDNIS	RICHTIGKEIT	0	155970000000019	4669
35	6	8	26	15	PLAKAT	HAMMER	PAROLE	0	123370000000019	2265
35	6	8	27	33	GETRÄNK	SCHAUM	BIR	0	120329999999981	1911
35	6	8	28	6	DICHTER	ZITAT	POESIE	0	163140000000037	2815
35	6	8	29	12	ABFALL	SCHMUTZ	SCHMUTZ	1	141570000000019	2415
35	6	8	30	35	LEICHTIGKEIT	SCHWERKRAFT	SCHWERE	0	177990000000037	2829
35	6	8	31	29	SÄUGLING	WIEGE	ERWACHSENER	0	252170000000019	4393
35	6	8	32	25	STIMMUNG	ATMOSPHÄRE	SCHLECHT	0	474009999999963	12247
35	6	8	33	13	BÜSTENHALTER	BUSEN	BRUST	0	155970000000019	2359
35	6	8	34	3	GABEL	SOSSE	LÖFFEL	0	1259.5	3487
35	6	8	35	18	BLASE	BAUCH	BAUCH	1	109120000000019	2031
35	6	8	36	16	PERSON	SCHADEN	OBJEKT	0	203790000000037	2757
35	6	8	37	1	WOHNUNG	HEIM	BUDE	0	188170000000019	2409
35	6	8	38	26	ADMIRAL	WAFFENRUHE	SCHIFF	0	247959999999963	3655
35	6	8	39	9	BEMÜHUNGEN	ANSTRENGUNG	ANSTRENGUNGEN	1	267170000000019	6833
35	6	8	40	19	LERCHE	FRÖHLICHKEIT	FINK	0	177040000000037	2725
35	7	9	1	6	BÜRGSCHAFT	VOLLMACHT	MIETE	0	208179999999981	2753
35	7	9	2	26	DUFT	GERUCH	GERUCH	1	1263	2279
35	7	9	3	36	VERZIERUNG	PALAST	BILD	0	167179999999981	7071
35	7	9	4	23	TOTSCHLAG	BRUTALITÄT	MORD	0	180779999999981	2351
35	7	9	5	8	ANHÄNGER	MEISTER	MITGLIED	0	275179999999981	3737
35	7	9	6	16	KRANKHEIT	SYMPTOM	GESUNDHEIT	0	186179999999981	3133
35	7	9	7	24	GANGSTER	VERBRECHEN	ÜBERFALL	0	122309999999963	4616
35	7	9	8	19	VERBRENNUNG	PROZESSION	WUNDE	0	169009999999963	2391
35	7	9	9	32	GLETSCHER	POL	LAWINE	0	120779999999981	2047
35	7	9	10	14	VERANSTALTUNG	ÖFFENTLICHKEIT	TEILNAHME	0	320379999999981	4455
35	7	9	11	2	GEDULD	KONTROLLE	ZETIFIKAT	0	805	2703
35	7	9	12	13	SARG	GRAB	LEICHE	0	110379999999981	1759
35	7	9	13	17	SONATE	KLAVIER	KLAVIER	1	135179999999981	5951
35	7	9	14	18	WELLE	FLUT	GLAS	0	141437999999998	16408
35	7	9	15	1	INSTANZ	GESETZGEBUNG	INSTITUTION	0	124779999999981	4487
35	7	9	16	35	AUFPRALL	FALL	STOSS	0	130429999999981	2272
35	7	9	17	25	FINDIGKEIT	EINFALL	SUCHE	0	143970000000019	2087
35	7	9	18	27	STRICK	SCHLINGE	STOFF	0	170370000000019	2391
35	7	9	19	11	GESCHOSS	PFEIL	HAUS	0	335179999999981	3831
35	7	9	20	29	RHEUMATISMUS	IMMUNITÄT	UNANGENEHM	0	147179999999981	6519
35	7	9	21	30	ZUGEHÖRIGKEIT	GENERATION	TEILNAHME	0	151179999999981	3738
35	7	9	22	9	KOCHTOPF	BÜGELEISEN	DECKEL	0	245390000000037	3320
35	7	9	23	7	SPRÜHREGEN	FLUSS	NEBEL	0	153379999999981	2110
35	7	9	24	31	ANREGUNG	BEISPIEL	SONNE	0	975799999999814	2580
35	7	9	25	40	GESCHENK	UNDANK	GEBURTSTAG	0	181879999999981	3419
35	7	9	26	22	TAKT	HARFE	LIED	0	338370000000019	4080
35	7	9	27	39	ABRECHNUNG	BANKIER	BILANU	0	229190000000037	3089
35	7	9	28	34	REGEL	KOMBINATION	NORM	0	119779999999981	1789
35	7	9	29	10	VORTRAG	REDNER	VERANSTALTUNG	0	284779999999981	4890
35	7	9	30	20	KUMMER	TRAURIGKEIT	SCHMERZ	0	239040000000037	5484
35	7	9	31	28	GEMÜT	HEITERKEIT	TAPFER	0	308779999999981	3944
35	7	9	32	4	TÜR	SCHRANK	TOR	0	125570000000019	1631
35	7	9	33	37	STUDIUM	WIRTSCHAFT	AUSBILDUNG	0	157579999999981	3727
35	7	9	34	5	KAMERAD	OPFER	GENOSSE	0	150379999999981	2343
35	7	9	35	15	BÜCHEREI	VERLEIH	STILLE	0	149690000000037	2383
35	7	9	36	38	SEILTÄNZER	SCHWERPUNKT	AKROBAT	0	1765	2919
35	7	9	37	21	ORIENTIERUNG	AUSGANG	SUCHE	0	415190000000037	6183
35	7	9	38	3	GITTER	BESCHRÄNKUNG	FENSTER	0	155720000000019	2423
35	7	9	39	12	HALLE	TURNIER	LEUCHTE	0	179620000000019	4196
35	7	9	40	33	ÄHNLICHKEIT	WIEDERHOLUNG	GLEICHHEIT	0	148290000000037	2589
35	8	10	1	30	PASSION	ORGASMUS	ORGASMUS	1	263290000000037	4105
35	8	10	2	7	LOYALITÄT	BRUDER	TREUE	0	194230000000075	4208
35	8	10	3	17	KÄFER	RUINE	INSEKT	0	113290000000037	1949
35	8	10	4	35	VERLAUF	ENDUNG	HISTORIE	0	151290000000037	2897
35	8	10	5	33	OPERATION	KOMA	EINGRIFF	0	270290000000037	3695
35	8	10	6	11	DIREKTOR	GESCHÄFT	LEITER	0	160780000000075	3240
35	8	10	7	26	POLITIKER	ZUVERSICHT	ZUVERSICHT	1	179980000000075	3144
35	8	10	8	14	ZUSAMMENHANG	VORZEICHEN	AMBIVALENZ	0	3352	4976
35	8	10	9	23	SCHNORCHEL	ATLANTIK	ATLANTIK	1	2218.5	4136
35	8	10	10	13	GENAUIGKEIT	AUFMERKSAMKEIT	PREZISION	0	1840	3262
35	8	10	11	16	STRICH	SKIZZE	SCHATTEN	0	190490000000037	3024
35	8	10	12	36	GESCHLECHT	MANN	MANN	1	1380	2004
35	8	10	13	1	PROGNOSE	GEWISSHEIT	ERKENTNIS	0	244990000000037	3802
35	8	10	14	38	REDAKTEUR	KORRESPONDENZ	ZEITSCHRIFT	0	263959999999963	4184
35	8	10	15	25	PARADIES	MENSCH	HIMMEL	0	1575	2381
35	8	10	16	31	SAMT	STOFF	SEIDE	0	1420.5	2009
35	8	10	17	28	ANKÜNDIGUNG	EXAMEN	VERTEILUNG	0	2199	10615
35	8	10	18	27	MONSTER	MUT	BESTIE	0	251980000000075	3544
35	8	10	19	9	VOLK	GEMEINDE	GEMEINDE	1	1432	2880
35	8	10	20	19	DROGE	VERHEIMLICHUNG	ALKOHOL	0	403030000000075	5059
35	8	10	21	10	MAGEN	RESTAURANT	ORGAN	0	289080000000075	4199
35	8	10	22	2	KAMERADSCHAFT	PARTNER	TREUE	0	169280000000075	4787
35	8	10	23	5	ANZUG	BÖRSE	KRAWATTE	0	2920	4208
35	8	10	24	40	PEITSCHE	MISSHANDLUNG	STRAFE	0	231890000000037	3383
35	8	10	25	22	LIEGE	VERANDA	SCHLAFEN	0	201480000000075	3918
35	8	10	26	39	ERMORDUNG	GESTÄNDNIS	VERBECHEN	0	4592	5904
35	8	10	27	21	ELITE	VERMÖGEN	REICHTUM	0	1429	2584
35	8	10	28	18	FASCHIST	IDEOLOGIE	KOMMUNIST	0	354380000000075	5047
35	8	10	29	15	PATIENT	THERAPIE	BEHANDLUNG	0	383959999999963	5088
35	8	10	30	4	FAHRT	AUTOBAHN	FLUG	0	271980000000075	3344
35	8	10	31	34	VERDROSSENHEIT	RESIGNATION	ZUVERSICHTLICHKEIT	0	3264	5896
35	8	10	32	12	ZENTIMETER	METER	METER	1	130669999999925	2000
35	8	10	33	6	ABSCHLUSS	PROJEKT	BACHELOR	0	5776	7112
35	8	10	34	20	SPIRALE	FRUCHTBARKEIT	FERTILITÄT	0	945719999999925	11324
35	8	10	35	3	LINIE	BUS	REIHE	0	1995	2883
35	8	10	36	32	SCHIFFBRUCH	UNGLÜCKSFALL	KATASTROPHE	0	190280000000075	4465
35	8	10	37	29	ZUSPITZUNG	PUNKT	POLEMIK	0	3949	5101
35	8	10	38	37	NEUROSE	PSYCHOLOGIE	KRANKHEIT	0	205130000000075	3272
35	8	10	39	8	UMARMUNG	INTEGRATION	INTEGRATION	1	2704	4336
35	8	10	40	24	MAKEL	SELBSTBEWUSSTSEIN	FLECK	0	167990000000037	2410
