## Supplementary material for "Vast amounts of encoded items nullify but do not reverse the effect of sleep on declarative memory": Dataset: PAL_35_2_2.xlsx

### Sheet: Sheet1
VP_Nr	Block	VersioN	counter	pair_code	cue	correct_answer	answer	accuracy	reactiontime1	reactiontime2
35	1	11	1	29	BUDE	KÜHLSCHRANK	ZIMMER	0	2044.7	2684
35	1	11	2	13	FEHLTRITT	VERANTWORTUNG	STOSS	0	2423.7	4709
35	1	11	3	3	COMPUTER	ZEITVERTREIB	BILDSCHIRM	0	1169.7	2509
35	1	11	4	15	ATTRAKTION	WELTWUNDER	TOURIST	0	1299.8	2209
35	1	11	5	36	WALZER	GALA	TANZ	0	1169.7	1829
35	1	11	6	10	ZULASSUNG	NACHWEIS	BESCHRÄNKUNG	0	1451.8	3755
35	1	11	7	21	GANS	ENTE	ENTE	1	1255.7	1767
35	1	11	8	22	KARTE	HINDERNIS	SPIE	0	2679.6	3355
35	1	11	9	28	VERSEUCHUNG	RATTE	RATTE	1	1803.6	2667
35	1	11	10	20	VATERUNSER	RELIGION	PRIESTER	0	1526.7	3639
35	1	11	11	1	SCHALTER	FLUGHAFEN	HEBEL	0	3111.2	3791
35	1	11	12	23	KATEGORIE	GÜLTIGKEIT	UNTERTEILUNG	0	168110000000001	4479
35	1	11	13	30	STRATEGIE	NÄHERUNG	TAKTIK	0	3151.2	4735
35	1	11	14	6	AMATEUR	HOBBY	HOBBY	1	163160000000001	2521
35	1	11	15	24	AUSSCHAU	GIPFEL	TURM	0	1445.7	2039
35	1	11	16	34	SYMBOL	WAPPEN	ZEICHEN	0	1645.8	3789
35	1	11	17	39	GEWINNUNG	WERBER	VERLUST	0	2054.2	3119
35	1	11	18	8	REKORD	ARBEITSLOSIGKEIT	DURCHSCHNITT	0	6383.8	13529
35	1	11	19	11	SCHEIDUNG	INSTABILITÄT	EHE	0	1276.2	1844
35	1	11	20	38	WEG	WILLE	ZIEL	0	1194.5	1719
35	1	11	21	27	DOLCH	STICH	KLINGE	0	359660000000001	4452
35	1	11	22	9	WAHL	GREMIUM	DIKTAT	0	3135.8	4335
35	1	11	23	40	WIND	ELEMENT	ELEMENT	1	1403.5	2151
35	1	11	24	2	UNTAUGLICHKEIT	FAHRER	EHRE	0	587960000000001	6759
35	1	11	25	26	HAND	GESTE	FUSS	0	135960000000001	2399
35	1	11	26	19	BEGNADIGUNG	DROHUNG	BESCHWICHTIGUNG	0	2852.5	8293
35	1	11	27	5	INSTITUTION	ABTEILUNG	INSTANZ	0	152760000000001	3065
35	1	11	28	7	BODEN	FUND	ERDE	0	122160000000001	1749
35	1	11	29	37	HIRTE	SCHAF	SCHAF	1	119979999999999	1895
35	1	11	30	33	STURZ	REGIERUNG	TRITT	0	154989999999999	2519
35	1	11	31	4	MEDAILLE	WETTBEWERB	SEITE	0	175470000000001	2447
35	1	11	32	25	PHILOSOPHIE	SINN	SINN	1	136739999999999	2103
35	1	11	33	16	TRAKTOR	LENKSTANGE	FELD	0	122360000000001	1695
35	1	11	34	14	LEISTUNG	PROVISION	KRAFTSTOFF	0	264760000000001	4215
35	1	11	35	18	TREIBSTOFF	KILOMETER	BENZIN	0	247979999999999	3439
35	1	11	36	32	KRAMPF	BEIN	SCHMERZ	0	147160000000001	2679
35	1	11	37	17	HANDSCHRIFT	BUCHSTABE	BUCHSTABE	1	111979999999999	2455
35	1	11	38	12	ATOM	MOLEKÜL	MOLEKÜL	1	112779999999999	3083
35	1	11	39	35	BEHANDLUNG	MANDEL	PATIENT	0	314089999999999	5229
35	1	11	40	31	KOPPEL	STIER	STIER	1	120560000000001	3621
35	2	12	1	21	LIKÖR	SEKT	SCHNAPS	0	210669999999995	3410
35	2	12	2	4	KLOSTER	EINSCHRÄNKUNG	NONNE	0	211969999999995	2903
35	2	12	3	9	ADER	GESTEIN	SEHNE	0	186369999999995	2680
35	2	12	4	16	FREUNDIN	ZÄRTLICHKEIT	BEKANNTE	0	232769999999995	3443
35	2	12	5	31	REICH	PROFIT	IMPERIUM	0	377969999999995	5439
35	2	12	6	29	MOTOR	INDUSTRIALISIERUNG	AUTO	0	145989999999991	2119
35	2	12	7	24	ALARM	ÜBUNG	AUFSTEHEN	0	177189999999991	3739
35	2	12	8	15	VERHAFTUNG	KLINGE	HAFTBEFEHL	0	183989999999991	4255
35	2	12	9	35	NOTLAGE	DILEMMA	BRENZLIG	0	2509	3904
35	2	12	10	37	INVESTITION	KONZERN		0	-1	-1
35	2	12	11	17	BEGRÜNDER	PRÄSIDENT	UNTERNEHMER	0	301819999999995	4647
35	2	12	12	36	EINSPARUNG	RECHNUNG		0	-1	-1
35	2	12	13	10	ZAUBERKÜNSTLER	TRICK	MYSTIKER	0	187969999999995	6279
35	2	12	14	11	PROGRAMM	KINO	SOFTWARE	0	757589999999991	9309
35	2	12	15	18	PARTY	THEKE	DISCO	0	184969999999995	2561
35	2	12	16	6	SCHLACHTUNG	SCHWEIN	SCHWEIN	1	127989999999991	3597
35	2	12	17	25	BESTATTUNG	SELBSTMORD	LEICHE	0	168189999999991	2849
35	2	12	18	32	KOORDINATION	HANDHABUNG	ORGANISATION	0	4887.5	6935
35	2	12	19	3	BEIFALL	APPLAUS	APPLAUS	1	157589999999991	2943
35	2	12	20	26	EVOLUTION	ERWEITERUNG	ENTWICKLUNG	0	144789999999991	3191
35	2	12	21	20	HORN	WARNUNG	ELEFANT	0	154389999999991	3417
35	2	12	22	1	EMPFINDUNG	GELASSENHEIT	GEFÜHL	0	254989999999991	3790
35	2	12	23	23	JUGEND	SCHWIMMBAD	FRISCH	0	551630000000005	6585
35	2	12	24	19	BAHNSTEIG	ANPASSUNG	GLEIS	0	139789999999991	2453
35	2	12	25	22	PARTEI	ABSTIMMUNG	VERBAND	0	266389999999991	3984
35	2	12	26	39	ORDNUNG	ZUCHT	SYSTEMATIK	0	289589999999991	6063
35	2	12	27	27	BEEINFLUSSUNG	VERMARKTUNG		0	544769999999995	7343
35	2	12	28	33	ERÖFFNUNG	GRÜNDUNG	FEIER	0	425569999999995	5025
35	2	12	29	14	SCHLAFWANDELN	UNWIRKLICHKEIT	KONTROLLE	0	274189999999991	4021
35	2	12	30	8	KARTELL	KONSENS	MONOPOL	0	373589999999991	4799
35	2	12	31	40	KERZE	DOCHT	DOCHT	1	135969999999995	2015
35	2	12	32	38	ABEND	MORGEN	MORGEN	1	165589999999991	2851
35	2	12	33	13	STAAT	UNTERSTÜTZUNG	INDIVIDUUM	0	298060000000009	4643
35	2	12	34	28	UNSTERBLICHKEIT	AUFERSTEHUNG	LEBEN	0	542230000000005	6487
35	2	12	35	2	GENIE	MATHEMATIK	MATHE	1	175980000000005	4656
35	2	12	36	5	BINDUNG	BABY	NÄHE	0	462389999999991	5312
35	2	12	37	30	DORF	ISOLATION	STADT	0	182389999999991	2669
35	2	12	38	12	HÖLLE	MYTHOS	HIMMEL	0	1538	2369
35	2	12	39	7	HIRN	STUDIE	ORGAN	0	178030000000005	2879
35	2	12	40	34	BLEI	STAHL	STAHL	1	145080000000005	3199
35	3	13	1	10	MILCH	KÄSE	HONIG	0	5754.3	6645
35	3	13	2	3	OZEAN	KRABBE	DELPHIN	0	1981	3773
35	3	13	3	12	TRAINER	STIL	MUSKEL	0	5927.5	6836
35	3	13	4	6	BEGEISTERUNG	GEFÜHL	ERFOLG	0	1442.3	2490
35	3	13	5	13	ZAHLUNG	QUITTUNG	ÜBERWEISUNG	0	2911.5	4871
35	3	13	6	32	KLEIDERSCHRANK	HANDSCHUH	PULLOVER	0	1863.3	3228
35	3	13	7	30	HASS	GEFECHT	LIEBE	0	1371.3	2250
35	3	13	8	18	BEWERTUNG	KELLNERIN		0	11943	13648
35	3	13	9	25	GERICHTSHOF	UNWAHRHEIT	EURO	0	2223.3	4015
35	3	13	10	17	WAFFE	KRIEG	KALIBER	0	1975.3	3047
35	3	13	11	16	TRAINING	PULS	SCHMERZ	0	2139.8	3506
35	3	13	12	29	KONJUNKTUR	DIAGNOSE	WACHSTUM	0	206039999999999	3461
35	3	13	13	4	SPRECHER	AUFRUF	MIKROPHON	0	3072.8	4486
35	3	13	14	8	BEWUNDERUNG	SCHÖNHEIT	EMPATHIE	0	254339999999999	3863
35	3	13	15	11	DOKUMENT	BESCHEINIGUNG	BRIEF	0	1879.3	3799
35	3	13	16	9	STALL	KUH	ZIEGE	0	2871.5	3799
35	3	13	17	2	PARK	VEGETATION	BAUM	0	1919.3	2639
35	3	13	18	14	MUSIK	OPER	KOPFHÖRER	0	2709.5	4038
35	3	13	19	28	NACHRICHT	GEBURTSTAG	PAPIER	0	2184.5	2912
35	3	13	20	21	REVOLUTION	WIDERSTAND	REVOLTE	0	7711.3	8759
35	3	13	21	31	TEICH	ÜBERSCHWEMMUNG	DAMM	0	1423.5	3056
35	3	13	22	23	STREIK	KONFLIKT	AUFSTAND	0	4238.3	7209
35	3	13	23	27	SUBSTANZ	SEELE	INHALT	0	1434.3	2479
35	3	13	24	39	FREILASSUNG	AUFENTHALT	BEWÄHRUNG	0	303960000000001	4820
35	3	13	25	1	WAHNSINN	ANSTALT	SINN	0	2167.5	3223
35	3	13	26	15	VERBRÜDERUNG	ENTSCHULDIGUNG		0	4879.5	7775
35	3	13	27	40	REGENSCHIRM	BEDARF	SONNE	0	366329999999999	4608
35	3	13	28	33	SENDER	NOTIZ	EMPFÄNGER	0	2462.5	3902
35	3	13	29	5	AUFTAKT	SPIEL	BEGINN	0	2143.5	3207
35	3	13	30	22	WIEDERHERSTELLUNG	VERSCHLECHTERUNG	RESTORATION	0	267929999999999	4623
35	3	13	31	38	SUBMISSION	ERNIEDRIGUNG	UNTERWERFUNG	0	170629999999999	4104
35	3	13	32	37	FLAMME	LEUCHTE	DOCHT	0	3390.5	4870
35	3	13	33	19	INSEL	URLAUBER	KONTINENT	0	459929999999999	6055
35	3	13	34	7	KRANZ	NEST	DELLE	0	318329999999999	3895
35	3	13	35	34	FRAU	BLUSE	MANN	0	112929999999999	1743
35	3	13	36	24	ENTSCHLOSSENHEIT	DURCHSETZUNG	ÜBERLEGUNG	0	237529999999999	4452
35	3	13	37	26	KUNSTWERK	AUFMACHUNG	FASSADE	0	522629999999999	6529
35	3	13	38	36	KLEINIGKEIT	WAAGE	DEMUT	0	177560000000001	2489
35	3	13	39	35	ZUCKER	SPEISE	MELH	0	1760	2209
35	3	13	40	20	ZAHL	PHYSIK	BUCHSTABE	0	3212.5	5164
35	4	14	1	13	URLAUB	AUSFALL	MATTE	0	2215.5	7308
35	4	14	2	18	KONFRONTATION	RACHE	AGGRESSION	0	233060000000009	4101
35	4	14	3	7	VORBEREITUNG	VERÖFFENTLICHUNG	ÜBUNG	0	2780.5	7740
35	4	14	4	36	SÄUFER	WIRT	FLASCHE	0	1918.5	4094
35	4	14	5	19	MINIMUM	NOTWENDIGKEIT	AUSREICHEND	0	894360000000009	10471
35	4	14	6	4	INFLATION	ENTWERTUNG	INVERSION	0	500230000000005	6351
35	4	14	7	22	AUTOR	ERFINDUNG	REDAKTEUR	0	230360000000009	5367
35	4	14	8	35	LIST	NAZI	NATIONALIST	0	7335.5	11570
35	4	14	9	39	GESELLSCHAFT	EINHEIT	GEMEINSCHAFT	0	152460000000009	5028
35	4	14	10	1	GEMEINSCHAFT	ZUSAMMENARBEIT	GESELLSCHAFT	0	199160000000009	3679
35	4	14	11	34	NACHBARSCHAFT	HECKE	GEMEINDE	0	184660000000009	2806
35	4	14	12	5	GANG	TOR	KOLLEKTIV	0	3815.5	4927
35	4	14	13	20	ERKLÄRUNG	WISSENSCHAFT	DESKRIPTION	0	365560000000009	5439
35	4	14	14	25	FRIEDEN	ALLIANZ	FURCHT	0	324760000000009	4199
35	4	14	15	23	FLÜCHTLING	ASYL	ASYL	1	165460000000009	2358
35	4	14	16	3	IDIOT	UNSINN		0	-1	-1
35	4	14	17	26	RASSE	NATIONALIST	NATIONALISMUS	0	185569999999995	5287
35	4	14	18	27	HINDERUNG	SIEGEL	MAUER	0	2315.5	4080
35	4	14	19	10	SCHMUGGEL	IMPORT	IMPORT	1	4862.5	6340
35	4	14	20	28	SCHLÄGER	KRIMINALITÄT	BRUTALITÄT	0	3274.5	5266
35	4	14	21	12	UNHEIL	ALPTRAUM	SEGEN	0	1343.5	2247
35	4	14	22	16	FREUNDSCHAFT	GEFÄHRTE	FEINDSCHAFT	0	139169999999995	3007
35	4	14	23	32	SCHLUSSFOLGERUNG	KONSEQUENZ	METHODE	0	303960000000009	4049
35	4	14	24	15	LAMM	MITTAGESSEN	MITTAG	0	3621.5	4685
35	4	14	25	24	VATER	VORBILD	MUTTER	0	411310000000009	5003
35	4	14	26	14	WANGE	CHRIST	STIRN	0	221269999999995	2996
35	4	14	27	38	ZELT	ZIRKUS	BETT	0	1975.5	2719
35	4	14	28	9	INTENSIVSTATION	KRANKENHAUS	KRANKENHAUS	1	234360000000009	4493
35	4	14	29	29	FAUST	GEWALT		0	4784	8030
35	4	14	30	31	TOD	NOTWEHR	MORD	0	182069999999995	2310
35	4	14	31	11	PRÄDIKAT	PRIMA	OBJEKT	0	357130000000005	5429
35	4	14	32	40	LEBER	ORGAN	ORGAN	1	277569999999995	3609
35	4	14	33	6	LIMIT	MAXIMUM	MAXIMAL	0	3102.5	4110
35	4	14	34	2	SOLO	MUSIKINSTRUMENT	MUSIKER	0	437139999999991	5535
35	4	14	35	33	KNOBLAUCH	VAMPIR		0	-1	-1
35	4	14	36	37	PARLAMENT	KANZLER	INSTANZ	0	101416000000001	13365
35	4	14	37	30	DIAKONIE	VERSORGUNG	VERSORGUNG	1	2815.5	4319
35	4	14	38	17	TECHNOLOGIE	GEHIRNWÄSCHE		0	-1	-1
35	4	14	39	8	EXPERIMENT	UNTERSUCHUNG	THEORIE	0	203110000000009	3019
35	4	14	40	21	UNABHÄNGIGKEIT	SELBSTBESTIMMUNG	MÜNDIGKEIT	0	1551.5	2959
35	5	15	1	39	DESSERT	HONIG	SÜSSIGKEIT	0	234010000000009	3806
35	5	15	2	35	GOTT	VEREHRUNG	BETEN	0	274360000000009	4743
35	5	15	3	37	BEFRAGUNG	MEHRHEIT	ANTWORT	0	433560000000009	5615
35	5	15	4	21	AUSEINANDERSETZUNG	ÜBERLEGUNG	DISPUT	0	166360000000009	2799
35	5	15	5	17	KOOPERATION	MITHILFE	ZUSAMMENARBEIT	0	247970000000019	4351
35	5	15	6	38	GEGNER	WAFFENSTILLSTAND	FEIND	0	168760000000009	2507
35	5	15	7	34	PATRIOTISMUS	EXTREMISMUS	NATIONALISMUS	0	160360000000009	4347
35	5	15	8	1	PYRAMIDE	ARCHITEKTUR	ARCHITEKTUR	1	227570000000019	5007
35	5	15	9	40	BEARBEITUNG	HONORAR	RESULTAT	0	6265.5	8585
35	5	15	10	10	ZOO	BÄR	TIERE	0	146160000000009	2133
35	5	15	11	5	STÜTZE	BEGLEITER	HEBEL	0	235979999999981	3367
35	5	15	12	11	SCHÄTZUNG	SPEKULATION	ZOCKEN	0	180387000000002	19677
35	5	15	13	9	SUBKULTUR	UNTERGRUND	UNTERGRUND	1	1851	5489
35	5	15	14	36	INFORMATIK	PROGRAMMIERUNG	COMPUTER	0	207520000000019	3169
35	5	15	15	20	REGENBOGEN	FARBE	FARBEN	1	119460000000009	2157
35	5	15	16	15	TRITT	SOHLE	STOSS	0	171960000000009	3151
35	5	15	17	31	ERMITTLUNG	SCHULD	VERFAHREN	0	169320000000019	4739
35	5	15	18	23	OPPOSITION	VERWEIGERUNG	HELM	0	1180	8819
35	5	15	19	27	KUNST	ARTIST	ARTIST	1	127960000000009	3007
35	5	15	20	4	BRILLE	KRAWATTE	GLÄSER	0	222360000000009	5791
35	5	15	21	24	AKTEUR	DRAMATIK	ZUSEHER	0	752729999999981	8489
35	5	15	22	33	TAGEBUCH	BIOGRAPHIE	FRAGEN	0	339770000000019	7197
35	5	15	23	2	UNTERSCHRIFT	FORMULAR	BUCHSTABE	0	129579999999981	3519
35	5	15	24	14	REGIME	ZERSCHLAGUNG	DEMOKRATIE	0	168770000000019	3031
35	5	15	25	7	DONNER	BLITZ	BLITZ	1	139179999999981	1975
35	5	15	26	19	ARBEITER	EINKOMMEN	GEHALT	0	167979999999981	4199
35	5	15	27	32	FORMEL	BERECHNUNG	FUNKTION	0	135889999999991	2471
35	5	15	28	16	SONNE	GRAD	STERNE	0	163339999999991	2543
35	5	15	29	22	STROH	WALDBRAND	FEUER	0	188770000000019	3647
35	5	15	30	12	TECHNIKER	INGENIEUR	INFORMATIKER	0	158379999999981	2975
35	5	15	31	6	MANDANT	RECHT	EHRLICHKEIT	0	628770000000019	8111
35	5	15	32	26	POLIZEI	EINSATZ	JUSTIZ	0	186270000000019	4711
35	5	15	33	30	ERDBALL	WELTKARTE	GLOBUS	0	263970000000019	4391
35	5	15	34	29	INTERVENTION	STREIT	ZEUGMA	0	184720000000019	8599
35	5	15	35	13	WANDEL	ZWISCHENZEIT	EVOLUTION	0	439179999999981	9775
35	5	15	36	18	ERNÄHRUNG	EIWEIß	LEBENSMITTEL	0	282379999999981	4523
35	5	15	37	8	GELIEBTE	GEHEIMNIS	AFFÄRE	0	174620000000019	2599
35	5	15	38	25	DRECK	VERUNREINIGUNG	SCMUTZ	0	170770000000019	2899
35	5	15	39	28	BILD	FOTO	FOTO	1	578089999999991	6375
35	5	15	40	3	VORSTAND	LEITER		0	550370000000019	6967
35	6	16	1	18	ASSISTENT	PROFESSION	SEKRÄTERIN	0	2035	5125
35	6	16	2	39	FLIRT	ROMANTIK	CHARME	0	165379999999981	2525
35	6	16	3	24	MODE	HOSE	ACCESSOIR	0	403579999999981	7784
35	6	16	4	5	NATION	EINIGKEIT	VOLK	0	163189999999991	2351
35	6	16	5	17	JUSTIZ	GLAUBWÜRDIGKEIT	GERECHTIGKEIT	0	130839999999991	3058
35	6	16	6	26	PUBLIKUM	ZUSCHAUER	PERFORMER	0	301379999999981	4341
35	6	16	7	28	BOOT	MATROSE		0	407979999999981	10264
35	6	16	8	15	VISUM	TOURISMUS	BLEIBEN	0	2664	4476
35	6	16	9	38	PRIESTER	KATHEDRALE	KATHEDRALE	1	189779999999981	3820
35	6	16	10	34	STUDENT	KLAUSUR	LERNEN	0	145260000000009	2237
35	6	16	11	35	FREUDE	LUST	ANGST	0	2896	3692
35	6	16	12	4	UNRECHT	BENACHTEILIGUNG	GERECHTIGKEIT	0	171479999999981	4411
35	6	16	13	37	MÖRDER	SÜNDE		0	-1	-1
35	6	16	14	8	BEFUGNIS	ERMÄCHTIGUNG	ERLAUBNIS	0	4296	5908
35	6	16	15	32	BAUER	FARM	FELD	0	109879999999981	2435
35	6	16	16	14	KOCH	OFEN	ESSEN	0	553579999999981	7936
35	6	16	17	27	ROUTE	HEIMWEG	WEG	0	2064	2976
35	6	16	18	12	KAPITALISMUS	KOMMUNISMUS	KOMMUNISMUS	1	223010000000009	4240
35	6	16	19	21	RANG	HIERARCHIE	LEVEL	0	286379999999981	3816
35	6	16	20	6	BEVÖLKERUNG	MASSE	POPULATION	0	535979999999981	12768
35	6	16	21	16	BIRKE	LAUB	RINDE	0	189039999999991	2591
35	6	16	22	20	ANLAGE	RENDITE	GERÄT	0	171979999999981	2506
35	6	16	23	13	JOURNALIST	PRESSEFREIHEIT	REDAKTEUR	0	1325	2613
35	6	16	24	11	PHASE	STADIUM	ABSCHNITT	0	309629999999981	5106
35	6	16	25	7	KOMMENTAR	PRESSE	ARTIKEL	0	5101	6149
35	6	16	26	29	GERICHT	VERHANDLUNG		0	195879999999981	5695
35	6	16	27	22	DIREKTION	BESCHLUSS	CHEF	0	155660000000009	2119
35	6	16	28	40	VIRUS	ERREGER	ERREGER	1	255679999999981	3687
35	6	16	29	2	GEFAHR	HAI	SCHILD	0	282379999999981	3816
35	6	16	30	33	VERGÜTUNG	GELD	GEHALT	0	187720000000019	6100
35	6	16	31	36	BOMBE	TERRORIST	EXPLOSION	0	127479999999981	2579
35	6	16	32	9	SCHNITT	FILM	CUT	0	1431	2019
35	6	16	33	10	FLÄCHE	ZENTRUM	ZIMMER	0	3330.5	4074
35	6	16	34	3	SEE	WASSER	WASSER	1	323979999999981	4128
35	6	16	35	1	BEHÖRDE	KÜNDIGUNG	INSTANZ	0	2256	4040
35	6	16	36	19	AFFÄRE	PARTNERSCHAFT	PARTNERSCHAFT	1	223979999999981	4236
35	6	16	37	25	CHARAKTER	OFFENHEIT	WESEN	0	2883	3763
35	6	16	38	23	BOSS	HEMD	HEMD	1	164779999999981	2264
35	6	16	39	30	AUSKUNFT	PROPAGANDA	INFORMATION	0	1640	3544
35	6	16	40	31	EXEKUTION	ERSCHIEßUNG	EXE	0	808479999999981	19855
35	7	1	1	34	EMPFEHLUNG	RAT	ZEUGNIS	0	431220000000019	5339
35	7	1	2	15	BECHER	KAFFEE	FLASCHE	0	158290000000037	2511
35	7	1	3	36	RÜCKSCHRITT	VERGANGENHEIT	ENTWICKLUNG	0	454390000000037	9024
35	7	1	4	28	URHEBER	KAUSALITÄT	BESITZER	0	3204	5695
35	7	1	5	16	VOGEL	KATZE	HUND	0	214840000000037	2757
35	7	1	6	40	PUPPE	KIND	BETT	0	193009999999963	2629
35	7	1	7	7	ZEITUNG	DRUCK	MAGAZIN	0	368290000000037	5051
35	7	1	8	21	DEMOKRATIE	SYSTEM	DIKATATUR	0	1566	4157
35	7	1	9	3	STILLE	EINSAMKEIT	LÄR	0		405109999999963
35	7	1	10	29	MANGEL	VERZICHT		0	-1	-1
35	7	1	11	22	LÖSUNG	PROBLEM	PROBLEM	1	1872	2728
35	7	1	12	24	BEDÜRFNIS	WERBUNG	BEFRIEDIGUNG	0	1991	3799
35	7	1	13	19	ERDE	STEIN	MOND	0	1728	2362
35	7	1	14	38	FÄHIGKEIT	VERANLAGUNG	KÖNNEN	0	167690000000037	3869
35	7	1	15	39	SCHAMGEFÜHL	KÖRPER	HOCHMUT	0	2551	3583
35	7	1	16	5	BERUF	ANERKENNUNG	PASSION	0	6320	7320
35	7	1	17	12	NUTZEN	KOSTEN	WISSEN	0	234779999999981	3295
35	7	1	18	31	NÄSSE	GEWITTER	DÜRRE	0	3079	3799
35	7	1	19	11	GEHIRN	BEWUSSTSEIN	ORGAN	0	3215	5487
35	7	1	20	26	SKLAVE	KÖNIG		0	3207	6903
35	7	1	21	18	TRINKSPRUCH	SPRICHWORT	PAROLE	0	179109999999963	2631
35	7	1	22	23	SÄNGER	KÜNSTLER	OPER	0	249459999999963	3224
35	7	1	23	25	SPASS	FEIER	ANGST	0	3318.5	5243
35	7	1	24	32	EINGEBUNG	IDEE	EMPFINDUNG	0	252309999999963	8429
35	7	1	25	17	STAUB	SAUBERKEIT	WASSER	0	3245	4157
35	7	1	26	30	BEGRIFF	BEDEUTUNG	BEDEUTUNG	1	1871	3271
35	7	1	27	2	MASCHINE	APPARAT	MENSCH	0	289520000000019	3969
35	7	1	28	10	ABSPRACHE	VERTRAG		0	-1	-1
35	7	1	29	1	PELZ	FUCHS	TIER	0	2250.5	2750
35	7	1	30	4	STURM	WINDHAUCH	BÖHE	0	177529999999981	2459
35	7	1	31	20	INFORMATION	INHALT	BROSCHÜRE	0	199109999999963	7239
35	7	1	32	14	STERN	WEIHNACHTEN	PLANET	0	271109999999963	3680
35	7	1	33	33	RÜSTUNG	ANGRIFF	SCHWERT	0	140709999999963	2407
35	7	1	34	35	FIGUR	BRETT	FRAU	0	303709999999963	3837
35	7	1	35	13	KUGEL	QUADRAT	ERDE	0	186979999999981	2463
35	7	1	36	8	BARGELD	WERT		0	-1	-1
35	7	1	37	27	GRUNDRECHT	VERFASSUNG		0	-1	-1
35	7	1	38	37	ANEKDOTE	WITZ	ERZÄHLUNG	0	223109999999963	3727
35	7	1	39	9	FORM	KREIS	AUSSEHEN	0	141509999999963	9815
35	7	1	40	6	CHAOS	STRUKTUR	ORDNUNG	0	260709999999963	3615
35	8	2	1	22	MACHT	HERRSCHER	ELITE	0	287429999999981	4090
35	8	2	2	13	TIER	FROSCH	HUND	0	166309999999963	2218
35	8	2	3	8	BERG	HÜTTE	WALD	0	342829999999981	4116
35	8	2	4	10	ILLUSION	WAHRNEHMUNG	TÄUSCHUNG	0	148709999999963	3172
35	8	2	5	27	SCHICKSAL	IRONIE	BESTIMMUNG	0	202609999999963	3706
35	8	2	6	5	FREUND	VERTRAUEN	FEIND	0	105520000000019	1783
35	8	2	7	38	NEFFE	GROSSMUTTER	NICHTE	0	169529999999981	2431
35	8	2	8	37	DÄMMERUNG	MORGENGRAUEN	SONNE	0	241929999999981	3346
35	8	2	9	4	KRITIK	ZWEIFEL	KONSTRUKTIV	0	239609999999963	4140
35	8	2	10	31	HÄRTE	KRAFT	TAPFERKEIT	0	175109999999963	8407
35	8	2	11	3	VERLUST	ABNAHME	GEWINN	0	162329999999981	2663
35	8	2	12	21	ANSTAND	SITTE	BENEHMEN	0	232640000000037	4146
35	8	2	13	29	TAL	WIESE	SCHLUCHT	0	202029999999981	3269
35	8	2	14	1	BLICK	PERSPEKTIVE	PERSPEKTIVE	1	151009999999963	2942
35	8	2	15	35	ANFORDERUNG	SCHWIERIGKEIT	ERFORDERNIS	0	604720000000019	11295
35	8	2	16	16	KRITERIUM	AUSWAHL	DETAIL	0	227229999999981	6383
35	8	2	17	19	GEISEL	GEFANGENER	FEIND	0	3173.5	4279
35	8	2	18	24	GNADE	BARMHERZIGKEIT	EHRE	0	232709999999963	2799
35	8	2	19	26	FRAGE	EINWAND	ANTWORT	0	131909999999963	2431
35	8	2	20	14	HAUT	BLUT	KNOCHEN	0	361529999999981	4791
35	8	2	21	36	AUSWERTUNG	ERGEBNIS	ERGEBNIS	1	241329999999981	3791
35	8	2	22	20	BEGRÜSSUNG	FREUNDLICHKEIT	VERABSCHIEDUNG	0	245509999999963	4519
35	8	2	23	23	BUNGALOW	SIEDLUNG	SIEDLUNG	1	407929999999981	5191
35	8	2	24	30	SPRACHE	AKUSTIK	GESTIK	0	481129999999981	6399
35	8	2	25	9	GESPENST	ERSCHEINUNG	ERSCHEINUNG	1	204309999999963	4727
35	8	2	26	34	PRÜFUNG	MISSERFOLG	ORDNUNG	0	229509999999963	3567
35	8	2	27	6	ZUWACHS	FORTSCHRITT	VERLUST	0	173529999999981	2802
35	8	2	28	32	TRAUM	WIRKLICHKEIT	REALITÄT	0	175590000000037	2939
35	8	2	29	28	UHR	KIRCHE	ZEIT	0	210409999999963	2744
35	8	2	30	15	SEEGANG	DAMPFER	WELLEN	0	167909999999963	2743
35	8	2	31	40	POSTKUTSCHE	PFERD	PFERDE	1	319109999999963	4130
35	8	2	32	18	SCHMETTERLING	BLÜTE	RAUPE	0	490809999999963	5668
35	8	2	33	12	KOMÖDIE	DRAMA	KRIMI	0	203109999999963	4471
35	8	2	34	33	ERLÖSUNG	HIMMELREICH	BESTÄTIGUNG	0	416509999999963	10479
35	8	2	35	25	DISZIPLIN	GEHORSAM	RUHM	0	271179999999981	5279
35	8	2	36	39	FASS	KELLER	BIER	0	243109999999963	3040
35	8	2	37	7	GRAS	VIEH	GESTRÜPP	0	227829999999981	4782
35	8	2	38	17	VERSCHLEIERUNG	KOPFTUCH	BIKINI	0	687929999999981	7831
35	8	2	39	2	MALER	PIANIST	DICHTER	0	149509999999963	2295
35	8	2	40	11	EHE	VERLOBUNG	SCHEIDUNG	0	125220000000019	2418
