## Supplementary material for "Vast amounts of encoded items nullify but do not reverse the effect of sleep on declarative memory": Dataset: PAL_35_2_3.xlsx

### Sheet: Sheet1
VP_Nr	Block	VersioN	counter	pair_code	cue	correct_answer	answer	accuracy	reactiontime1	reactiontime2
35	1	11	1	3	COMPUTER	ZEITVERTREIB	BILSCHIRM	0	4296.4	6785
35	1	11	2	4	MEDAILLE	WETTBEWERB	SEITE	0	1839.7	3537
35	1	11	3	12	ATOM	MOLEKÜL	MOLEKÜL	1	1013.6	2757
35	1	11	4	35	BEHANDLUNG	MANDEL	AMNESIE	0	2511.7	4871
35	1	11	5	26	HAND	GESTE	FINGER	0	1303.7	2039
35	1	11	6	14	LEISTUNG	PROVISION	KRAFTSTOFF	0	1655.6	4959
35	1	11	7	33	STURZ	REGIERUNG	FALL	0	1423.7	2087
35	1	11	8	28	VERSEUCHUNG	RATTE	RATTE	1	1203.6	2047
35	1	11	9	1	SCHALTER	FLUGHAFEN	HEBEL	0	1583.6	2253
35	1	11	10	40	WIND	ELEMENT	ELEMENT	1	1481.6	2339
35	1	11	11	16	TRAKTOR	LENKSTANGE	FELD	0	1221.7	1709
35	1	11	12	30	STRATEGIE	NÄHERUNG	PLAN	0	2079.6	3429
35	1	11	13	18	TREIBSTOFF	KILOMETER	BENZIN	0	1569.5	3009
35	1	11	14	25	PHILOSOPHIE	SINN	SINN	1	122360000000001	1847
35	1	11	15	21	GANS	ENTE	ENTE	1	105560000000001	1561
35	1	11	16	34	SYMBOL	WAPPEN	ZEICHEN	0	3573.7	4409
35	1	11	17	22	KARTE	HINDERNIS	WEG	0	137960000000001	1789
35	1	11	18	37	HIRTE	SCHAF	SCHAF	1	1653.7	2379
35	1	11	19	5	INSTITUTION	ABTEILUNG	INSTANZ	0	139360000000001	2657
35	1	11	20	2	UNTAUGLICHKEIT	FAHRER	TAUGLICHKEIT	0	181560000000001	3375
35	1	11	21	11	SCHEIDUNG	INSTABILITÄT	EHE	0	113560000000001	1591
35	1	11	22	31	KOPPEL	STIER	STIER	1	164760000000001	2913
35	1	11	23	13	FEHLTRITT	VERANTWORTUNG	SCHMERZLICH	0	275760000000001	7339
35	1	11	24	15	ATTRAKTION	WELTWUNDER	TOURIST	0	1929.7	4049
35	1	11	25	9	WAHL	GREMIUM	DEMOKRATIE	0	154010000000001	3279
35	1	11	26	6	AMATEUR	HOBBY	HOBBY	1	4447.7	8559
35	1	11	27	8	REKORD	ARBEITSLOSIGKEIT	DURCHSCHNITT	0	182360000000001	5559
35	1	11	28	32	KRAMPF	BEIN	MAGNESIUM	0	2079.7	5839
35	1	11	29	20	VATERUNSER	RELIGION	PRIESTER	0	1783.7	4079
35	1	11	30	36	WALZER	GALA	TANZ	0	162329999999999	2239
35	1	11	31	24	AUSSCHAU	GIPFEL	TURM	0	125570000000001	1769
35	1	11	32	17	HANDSCHRIFT	BUCHSTABE	BUCHSTABE	1	1171.5	2196
35	1	11	33	39	GEWINNUNG	WERBER	ERZ	0	334370000000001	4679
35	1	11	34	27	DOLCH	STICH	SCHNEIDE	0	1529	2511
35	1	11	35	10	ZULASSUNG	NACHWEIS	BESCHRÄNKUNG	0	171160000000001	3815
35	1	11	36	38	WEG	WILLE	ZIEL	0	122370000000001	1783
35	1	11	37	29	BUDE	KÜHLSCHRANK	WOHNUNG	0	100770000000001	1919
35	1	11	38	23	KATEGORIE	GÜLTIGKEIT	EINTEILUNG	0	212770000000001	3559
35	1	11	39	7	BODEN	FUND	DIELE	0	132760000000001	1879
35	1	11	40	19	BEGNADIGUNG	DROHUNG	VERURTEILUNG	0	13496.4	15295
35	2	12	1	22	PARTEI	ABSTIMMUNG	PROGRAMM	0	181369999999995	2883
35	2	12	2	8	KARTELL	KONSENS	WIRTSCHAFT	0	181789999999991	5059
35	2	12	3	33	ERÖFFNUNG	GRÜNDUNG	WARE	0	464339999999991	6373
35	2	12	4	6	SCHLACHTUNG	SCHWEIN	SCHWEIN	1	115969999999995	2159
35	2	12	5	29	MOTOR	INDUSTRIALISIERUNG	ÖL	0	176780000000005	2127
35	2	12	6	32	KOORDINATION	HANDHABUNG	BEWEGLICHKEIT	0	187980000000005	3807
35	2	12	7	20	HORN	WARNUNG	ELEFANT	0	127969999999995	2311
35	2	12	8	37	INVESTITION	KONZERN	AKTEN	0	390389999999991	4679
35	2	12	9	2	GENIE	MATHEMATIK	MATHE	1	123969999999995	4559
35	2	12	10	18	PARTY	THEKE	TIERE	0	367969999999995	4299
35	2	12	11	21	LIKÖR	SEKT	SCHNAPS	0	173989999999991	2639
35	2	12	12	9	ADER	GESTEIN	SEHNE	0	173169999999995	2419
35	2	12	13	26	EVOLUTION	ERWEITERUNG	ENTWICKLUNG	0	129589999999991	2767
35	2	12	14	11	PROGRAMM	KINO	SOFTWARE	0	639080000000005	7650
35	2	12	15	25	BESTATTUNG	SELBSTMORD	LEICHE	0	1381	2131
35	2	12	16	1	EMPFINDUNG	GELASSENHEIT	GEFÜHL	0	167969999999995	3977
35	2	12	17	30	DORF	ISOLATION	GEMEINSCHAFT	0	449380000000005	6045
35	2	12	18	16	FREUNDIN	ZÄRTLICHKEIT	LEBEN	0	231969999999995	6519
35	2	12	19	3	BEIFALL	APPLAUS	APPLAUS	1	181589999999991	2687
35	2	12	20	10	ZAUBERKÜNSTLER	TRICK	MYSTIKER	0	137939999999991	2515
35	2	12	21	28	UNSTERBLICHKEIT	AUFERSTEHUNG	QUER	0	289989999999991	6979
35	2	12	22	7	HIRN	STUDIE	ORGAN	0	155989999999991	2279
35	2	12	23	35	NOTLAGE	DILEMMA		0	-1	-1
35	2	12	24	5	BINDUNG	BABY	SCHWER	0	190230000000005	8119
35	2	12	25	14	SCHLAFWANDELN	UNWIRKLICHKEIT	LAUFEN	0	227169999999995	3109
35	2	12	26	19	BAHNSTEIG	ANPASSUNG	GLEIS	0	1172	1753
35	2	12	27	12	HÖLLE	MYTHOS	HIMMEL	0	1087	1847
35	2	12	28	31	REICH	PROFIT	IMPERIUM	0	116910000000009	2407
35	2	12	29	38	ABEND	MORGEN	MORGEN	1	103169999999995	1967
35	2	12	30	27	BEEINFLUSSUNG	VERMARKTUNG	PRAKTISCH	0	336789999999991	4776
35	2	12	31	15	VERHAFTUNG	KLINGE	FESTNAHME	0	203089999999991	3486
35	2	12	32	13	STAAT	UNTERSTÜTZUNG	INDIVIDUUM	0	144780000000005	3277
35	2	12	33	24	ALARM	ÜBUNG	WECKER	0	275389999999991	3585
35	2	12	34	4	KLOSTER	EINSCHRÄNKUNG	KATHEDRALE	0	235969999999995	3791
35	2	12	35	23	JUGEND	SCHWIMMBAD	FRISCH	0	413589999999991	5047
35	2	12	36	34	BLEI	STAHL	ZINN	0	157569999999995	2336
35	2	12	37	17	BEGRÜNDER	PRÄSIDENT	UNTERNEHMER	0	1919.5	3497
35	2	12	38	39	ORDNUNG	ZUCHT	GERECHTIGKEIT	0	203769999999995	3809
35	2	12	39	36	EINSPARUNG	RECHNUNG	AUSGABEN	0	2270.5	3259
35	2	12	40	40	KERZE	DOCHT	DOCHT	1	144789999999991	2080
35	3	13	1	23	STREIK	KONFLIKT		0	-1	-1
35	3	13	2	10	MILCH	KÄSE	SCHAUM	0	3686	4590
35	3	13	3	17	WAFFE	KRIEG	PATRONE	0	1304	2312
35	3	13	4	22	WIEDERHERSTELLUNG	VERSCHLECHTERUNG	RESTORATION	0	1343	4919
35	3	13	5	30	HASS	GEFECHT	LIEBE	0	139189999999991	2160
35	3	13	6	20	ZAHL	PHYSIK	BUCHSTABE	0	180789999999991	2887
35	3	13	7	21	REVOLUTION	WIDERSTAND	REVOLTE	0	1584	2559
35	3	13	8	39	FREILASSUNG	AUFENTHALT		0	-1	-1
35	3	13	9	9	STALL	KUH	ZIEGEN	0	2554	3554
35	3	13	10	24	ENTSCHLOSSENHEIT	DURCHSETZUNG	EIFER	0	5615.5	6207
35	3	13	11	12	TRAINER	STIL	ATHLET	0	342120000000019	4777
35	3	13	12	4	SPRECHER	AUFRUF	SÄNGER	0	2086	3014
35	3	13	13	5	AUFTAKT	SPIEL	BEGINN	0	1711	5288
35	3	13	14	29	KONJUNKTUR	DIAGNOSE	ZYKLUS	0	2726	4119
35	3	13	15	15	VERBRÜDERUNG	ENTSCHULDIGUNG	EINIGKEIT	0	2302	3429
35	3	13	16	27	SUBSTANZ	SEELE	MATERIAL	0	1576	4139
35	3	13	17	36	KLEINIGKEIT	WAAGE	GEWISSHEIT	0	2060	3449
35	3	13	18	34	FRAU	BLUSE	MANN	0	978	1522
35	3	13	19	28	NACHRICHT	GEBURTSTAG	BRIEF	0	119989999999991	1878
35	3	13	20	31	TEICH	ÜBERSCHWEMMUNG	SEE	0	1201.5	1620
35	3	13	21	1	WAHNSINN	ANSTALT	SINN	0	151160000000009	2054
35	3	13	22	16	TRAINING	PULS	SPASS	0	2832	5235
35	3	13	23	25	GERICHTSHOF	UNWAHRHEIT	JUSTIZ	0	175360000000009	3356
35	3	13	24	19	INSEL	URLAUBER	KONTINENT	0	1840	2968
35	3	13	25	37	FLAMME	LEUCHTE	FEUER	0	174610000000009	2376
35	3	13	26	8	BEWUNDERUNG	SCHÖNHEIT	ADMIRATION	0	281589999999991	4280
35	3	13	27	33	SENDER	NOTIZ	EMPFÄNGER	0	1711.5	5130
35	3	13	28	26	KUNSTWERK	AUFMACHUNG	ARCHITEKTUR	0	1438	3110
35	3	13	29	3	OZEAN	KRABBE	WOLKEN	0	227189999999991	3120
35	3	13	30	35	ZUCKER	SPEISE	MEHL	0	1264	1840
35	3	13	31	13	ZAHLUNG	QUITTUNG	EI	0	655899999999907	1024
35	3	13	32	7	KRANZ	NEST	FASSADE	0	462670000000019	5800
35	3	13	33	40	REGENSCHIRM	BEDARF	NASS	0	239670000000019	2886
35	3	13	34	38	SUBMISSION	ERNIEDRIGUNG	UNTERWERFUNG	0	163679999999981	5554
35	3	13	35	32	KLEIDERSCHRANK	HANDSCHUH	HEMD	0	388329999999981	4328
35	3	13	36	14	MUSIK	OPER	SCHRIFT	0	335029999999981	4200
35	3	13	37	18	BEWERTUNG	KELLNERIN	BEWUNDERUNG	0	262389999999991	5510
35	3	13	38	2	PARK	VEGETATION	BÄUME	0	2194	5122
35	3	13	39	6	BEGEISTERUNG	GEFÜHL	SYNERGIE	0	219189999999991	3508
35	3	13	40	11	DOKUMENT	BESCHEINIGUNG	FABEL	0	159339999999991	4595
35	4	14	1	19	MINIMUM	NOTWENDIGKEIT	LIMIT	0	5052	5779
35	4	14	2	28	SCHLÄGER	KRIMINALITÄT	ULTIMATUM	0	2534	8086
35	4	14	3	6	LIMIT	MAXIMUM	MAXIMUM	1	146910000000009	2728
35	4	14	4	33	KNOBLAUCH	VAMPIR	GEWÜRZ	0	260720000000019	3607
35	4	14	5	18	KONFRONTATION	RACHE	AUSEINANDERSETZUNG	0	177160000000009	4077
35	4	14	6	38	ZELT	ZIRKUS	LIEGE	0	250189999999991	3490
35	4	14	7	27	HINDERUNG	SIEGEL	BARRIERE	0	131110000000009	2663
35	4	14	8	39	GESELLSCHAFT	EINHEIT	GEMEINSCHAFT	0	189789999999991	3715
35	4	14	9	25	FRIEDEN	ALLIANZ	FREUDE	0	177920000000019	5339
35	4	14	10	24	VATER	VORBILD	MUTTER	0	2936	4472
35	4	14	11	9	INTENSIVSTATION	KRANKENHAUS	KRANKENHAUS	1	1591	5227
35	4	14	12	5	GANG	TOR	TUNNEL	0	2132	4308
35	4	14	13	32	SCHLUSSFOLGERUNG	KONSEQUENZ	REAKTION	0	330320000000019	4823
35	4	14	14	8	EXPERIMENT	UNTERSUCHUNG	FOLGE	0	1879	2487
35	4	14	15	34	NACHBARSCHAFT	HECKE	FREUNDE	0	1847	2799
35	4	14	16	29	FAUST	GEWALT	GOETHE	0	130320000000019	2151
35	4	14	17	31	TOD	NOTWEHR	LEBEN	0	1256	1928
35	4	14	18	36	SÄUFER	WIRT	ALKOHOL	0	1975	3567
35	4	14	19	20	ERKLÄRUNG	WISSENSCHAFT	ARGUMENT	0	2855	7681
35	4	14	20	21	UNABHÄNGIGKEIT	SELBSTBESTIMMUNG	MÜNDIGKEIT	0	1821	3229
35	4	14	21	1	GEMEINSCHAFT	ZUSAMMENARBEIT	GRUPPE	0	1823	2703
35	4	14	22	14	WANGE	CHRIST	KINN	0	157520000000019	2327
35	4	14	23	12	UNHEIL	ALPTRAUM	TROTZ	0	150720000000019	3471
35	4	14	24	10	SCHMUGGEL	IMPORT	IMPORT	1	171920000000019	2727
35	4	14	25	40	LEBER	ORGAN	ORGAN	1	113029999999981	1887
35	4	14	26	26	RASSE	NATIONALIST	NATIONALIST	1	113520000000019	2999
35	4	14	27	15	LAMM	MITTAGESSEN	MITTAG	0	1383	2399
35	4	14	28	11	PRÄDIKAT	PRIMA	GUT	0	722539999999991	7662
35	4	14	29	35	LIST	NAZI	NAZI	1	658289999999991	7511
35	4	14	30	22	AUTOR	ERFINDUNG	RESERVE	0	220720000000019	3337
35	4	14	31	4	INFLATION	ENTWERTUNG	WASSER	0	178929999999981	6069
35	4	14	32	16	FREUNDSCHAFT	GEFÄHRTE	BUND	0	363839999999991	4209
35	4	14	33	37	PARLAMENT	KANZLER	INSTITUTION	0	1757	4445
35	4	14	34	7	VORBEREITUNG	VERÖFFENTLICHUNG	NACHBEREITUNG	0	552570000000019	7127
35	4	14	35	2	SOLO	MUSIKINSTRUMENT	GITARRE	0	2853	3855
35	4	14	36	23	FLÜCHTLING	ASYL	ASYL	1	1402.5	2159
35	4	14	37	13	URLAUB	AUSFALL	MEER	0	283789999999991	3415
35	4	14	38	17	TECHNOLOGIE	GEHIRNWÄSCHE	BILDSCHIRM	0	5719	7055
35	4	14	39	30	DIAKONIE	VERSORGUNG	VERSORGUNG	1	3791	9543
35	4	14	40	3	IDIOT	UNSINN		0	-1	-1
35	5	15	1	5	STÜTZE	BEGLEITER	RENTNER	0	408120000000019	5473
35	5	15	2	34	PATRIOTISMUS	EXTREMISMUS	NATIONALISMUS	0	163929999999981	3479
35	5	15	3	27	KUNST	ARTIST	ARTIST	1	124729999999981	5111
35	5	15	4	36	INFORMATIK	PROGRAMMIERUNG	COMPUTER	0	418420000000019	5293
35	5	15	5	15	TRITT	SOHLE	STOSS	0	104120000000019	2079
35	5	15	6	22	STROH	WALDBRAND	HEU	0	116120000000019	1713
35	5	15	7	10	ZOO	BÄR	TIERE	0	119920000000019	1815
35	5	15	8	19	ARBEITER	EINKOMMEN	EINKOMMEN	1	405940000000037	5879
35	5	15	9	8	GELIEBTE	GEHEIMNIS	AFFÄRE	0	136720000000019	2151
35	5	15	10	24	AKTEUR	DRAMATIK	KÜNSTLER	0	273520000000019	4471
35	5	15	11	1	PYRAMIDE	ARCHITEKTUR	ARCHITEKTUR	1	293540000000037	4535
35	5	15	12	23	OPPOSITION	VERWEIGERUNG	GEGEN	0	149520000000019	2487
35	5	15	13	31	ERMITTLUNG	SCHULD	FAHNDUNG	0	266329999999981	4207
35	5	15	14	13	WANDEL	ZWISCHENZEIT	FURCHT	0	718590000000037	8079
35	5	15	15	32	FORMEL	BERECHNUNG	FUNKTION	0	165520000000019	2763
35	5	15	16	18	ERNÄHRUNG	EIWEIß	LEBENSMITTEL	0	136320000000019	2795
35	5	15	17	28	BILD	FOTO	ZEITUNG	0	173529999999981	2523
35	5	15	18	14	REGIME	ZERSCHLAGUNG	DEMOKRATIE	0	549120000000019	10349
35	5	15	19	16	SONNE	GRAD	MOND	0	114940000000037	1749
35	5	15	20	2	UNTERSCHRIFT	FORMULAR	BUCHSTABE	0	115120000000019	2199
35	5	15	21	33	TAGEBUCH	BIOGRAPHIE	BLATT	0	125520000000019	1939
35	5	15	22	20	REGENBOGEN	FARBE	FARBEN	1	113120000000019	2083
35	5	15	23	7	DONNER	BLITZ	BLITZ	1	107929999999981	1647
35	5	15	24	35	GOTT	VEREHRUNG	KIRCHE	0	202320000000019	2815
35	5	15	25	29	INTERVENTION	STREIT	EINMISCHUNG	0	483920000000019	6423
35	5	15	26	12	TECHNIKER	INGENIEUR	KRANKENKASSE	0	215720000000019	3899
35	5	15	27	9	SUBKULTUR	UNTERGRUND	URBAN	0	166309999999963	7897
35	5	15	28	4	BRILLE	KRAWATTE	GLÄSER	0	130329999999981	2171
35	5	15	29	25	DRECK	VERUNREINIGUNG	SCHMUTZ	0	121920000000019	2171
35	5	15	30	40	BEARBEITUNG	HONORAR	ARBEIT	0	179920000000019	2543
35	5	15	31	37	BEFRAGUNG	MEHRHEIT	TEST	0	242329999999981	3079
35	5	15	32	17	KOOPERATION	MITHILFE	MITARBEIT	0	231929999999981	3599
35	5	15	33	26	POLIZEI	EINSATZ	FAHNDUNG	0	155929999999981	2735
35	5	15	34	11	SCHÄTZUNG	SPEKULATION	ESTIMATION	0	173320000000019	4837
35	5	15	35	3	VORSTAND	LEITER	BANK	0	372129999999981	5417
35	5	15	36	38	GEGNER	WAFFENSTILLSTAND	FEIND	0	203859999999963	2743
35	5	15	37	30	ERDBALL	WELTKARTE	KUGEL	0	319120000000019	3927
35	5	15	38	39	DESSERT	HONIG	SÜSSIGKEIT	0	216570000000019	4279
35	5	15	39	6	MANDANT	RECHT	JUSTIZ	0	395129999999981	4783
35	5	15	40	21	AUSEINANDERSETZUNG	ÜBERLEGUNG	RECHTFERTIGUNG	0	3376.5	5445
35	6	16	1	24	MODE	HOSE	BOUTIQUE	0	193729999999981	3401
35	6	16	2	30	AUSKUNFT	PROPAGANDA	INFORMATION	0	162329999999981	3031
35	6	16	3	3	SEE	WASSER	TEICH	0	1437	2263
35	6	16	4	35	FREUDE	LUST	SCHMERZ	0	284109999999963	3949
35	6	16	5	22	DIREKTION	BESCHLUSS	LEITUNG	0	226520000000019	3113
35	6	16	6	29	GERICHT	VERHANDLUNG	INSTANZ	0	178879999999981	3999
35	6	16	7	8	BEFUGNIS	ERMÄCHTIGUNG	ERLAUBNIS	0	139929999999981	2551
35	6	16	8	32	BAUER	FARM	FELD	0	1583.5	2967
35	6	16	9	14	KOCH	OFEN	ESSEN	0	172740000000037	2607
35	6	16	10	26	PUBLIKUM	ZUSCHAUER	APPLAUS	0	158279999999981	2535
35	6	16	11	17	JUSTIZ	GLAUBWÜRDIGKEIT	ANWALT	0	1543	4991
35	6	16	12	6	BEVÖLKERUNG	MASSE	GEMEINDE	0	243929999999981	4213
35	6	16	13	33	VERGÜTUNG	GELD	ARBEIT	0	536129999999981	6137
35	6	16	14	11	PHASE	STADIUM	ABSCHNITT	0	311929999999981	4303
35	6	16	15	39	FLIRT	ROMANTIK	CHARME	0	156659999999963	2479
35	6	16	16	40	VIRUS	ERREGER	ERREGER	1	132879999999981	2471
35	6	16	17	9	SCHNITT	FILM	TRITT	0	2879.5	3479
35	6	16	18	25	CHARAKTER	OFFENHEIT	PERSÖNLICHKEIT	0	2531.5	4655
35	6	16	19	18	ASSISTENT	PROFESSION	MITARBEITER	0	919159999999963	10749
35	6	16	20	27	ROUTE	HEIMWEG	WEG	0	179329999999981	2249
35	6	16	21	19	AFFÄRE	PARTNERSCHAFT	PARTNERSCHAFT	1	197479999999981	5383
35	6	16	22	4	UNRECHT	BENACHTEILIGUNG	GERECHTIGKEIT	0	1447.5	3095
35	6	16	23	36	BOMBE	TERRORIST	EXPLOSION	0	111020000000019	2551
35	6	16	24	38	PRIESTER	KATHEDRALE	KATHEDRALE	1	168759999999963	3367
35	6	16	25	28	BOOT	MATROSE	SCHIFF	0	1487.5	2311
35	6	16	26	20	ANLAGE	RENDITE	MECHANISMUS	0	3929.5	7247
35	6	16	27	5	NATION	EINIGKEIT	ZUSAMMENHALT	0	158329999999981	10591
35	6	16	28	7	KOMMENTAR	PRESSE	GESPRÄCH	0	1855.5	7927
35	6	16	29	23	BOSS	HEMD	HEMD	1	197529999999981	2639
35	6	16	30	34	STUDENT	KLAUSUR	ARBEITER	0	158229999999981	2638
35	6	16	31	37	MÖRDER	SÜNDE	VERHAFTUNG	0	2039.5	3831
35	6	16	32	1	BEHÖRDE	KÜNDIGUNG	ORIENTIERUNG	0	6695.5	10669
35	6	16	33	31	EXEKUTION	ERSCHIEßUNG	EXP	0	11905.5	13219
35	6	16	34	13	JOURNALIST	PRESSEFREIHEIT	RECHERCHE	0	614929999999981	7557
35	6	16	35	16	BIRKE	LAUB	LINDE	0	132729999999981	1983
35	6	16	36	15	VISUM	TOURISMUS	ZEIT	0	3527.5	3991
35	6	16	37	2	GEFAHR	HAI	LOGIK	0	4911.5	5655
35	6	16	38	12	KAPITALISMUS	KOMMUNISMUS	KOMMUNISMUS	1	123040000000037	2871
35	6	16	39	21	RANG	HIERARCHIE	LEVEL	0	13639.5	14791
35	6	16	40	10	FLÄCHE	ZENTRUM	WOHNUNG	0	723620000000019	8951
35	7	1	1	35	FIGUR	BRETT	DAME	0	212959999999963	2937
35	7	1	2	31	NÄSSE	GEWITTER	KÄLTE	0	193559999999963	2791
35	7	1	3	13	KUGEL	QUADRAT	RUND	0	141559999999963	2007
35	7	1	4	1	PELZ	FUCHS	SCHAF	0	1143.5	2059
35	7	1	5	18	TRINKSPRUCH	SPRICHWORT	PAROLE	0	148359999999963	2219
35	7	1	6	8	BARGELD	WERT	BEZAHLEN	0	152659999999963	2823
35	7	1	7	27	GRUNDRECHT	VERFASSUNG	ANRECHT	0	231159999999963	3527
35	7	1	8	22	LÖSUNG	PROBLEM	PROBLEM	1	221559999999963	3047
35	7	1	9	19	ERDE	STEIN	KUGEL	0	194070000000019	2669
35	7	1	10	12	NUTZEN	KOSTEN	TUN	0	646520000000019	6993
35	7	1	11	3	STILLE	EINSAMKEIT	LÄRM	0	173879999999981	2447
35	7	1	12	15	BECHER	KAFFEE	GLAS	0	155959999999963	2055
35	7	1	13	23	SÄNGER	KÜNSTLER	OPER	0	2295.5	2731
35	7	1	14	21	DEMOKRATIE	SYSTEM	DIKTATUR	0	145970000000019	2699
35	7	1	15	40	PUPPE	KIND	FREUDE	0	242229999999981	3199
35	7	1	16	37	ANEKDOTE	WITZ	ERZÄHLUNG	0	388440000000037	5369
35	7	1	17	6	CHAOS	STRUKTUR	ORDNUNG	0	162159999999963	2781
35	7	1	18	30	BEGRIFF	BEDEUTUNG	IDEAL	0	6807.5	7577
35	7	1	19	7	ZEITUNG	DRUCK	DOKU	0	368559999999963	4449
35	7	1	20	17	STAUB	SAUBERKEIT	SCHMUTZ	0	2182.5	3163
35	7	1	21	11	GEHIRN	BEWUSSTSEIN	ORGAN	0	1456.5	3035
35	7	1	22	2	MASCHINE	APPARAT	FREUND	0	156979999999981	2395
35	7	1	23	20	INFORMATION	INHALT	WISSEN	0	2015.5	5783
35	7	1	24	14	STERN	WEIHNACHTEN	MOND	0	123159999999963	1823
35	7	1	25	9	FORM	KREIS	REGEL	0	140759999999963	2207
35	7	1	26	28	URHEBER	KAUSALITÄT		0	-1	-1
35	7	1	27	25	SPASS	FEIER	NERVEN	0	1247.5	5351
35	7	1	28	4	STURM	WINDHAUCH	SONNE	0	195159999999963	2667
35	7	1	29	36	RÜCKSCHRITT	VERGANGENHEIT	WIRBEL	0	681400000000373	1749
35	7	1	30	26	SKLAVE	KÖNIG	ERGEBENER	0	161359999999963	2725
35	7	1	31	24	BEDÜRFNIS	WERBUNG	BEFRIEDIGUNG	0	2047.5	3871
35	7	1	32	10	ABSPRACHE	VERTRAG	AUTO	0	9850	10423
35	7	1	33	34	EMPFEHLUNG	RAT		0	-1	-1
35	7	1	34	16	VOGEL	KATZE	HASE	0	298020000000019	3539
35	7	1	35	33	RÜSTUNG	ANGRIFF	SCHWERT	0	1673.5	2569
35	7	1	36	29	MANGEL	VERZICHT	GUT	0	3503.5	3951
35	7	1	37	38	FÄHIGKEIT	VERANLAGUNG	KÖNNEN	0	2879.5	3831
35	7	1	38	39	SCHAMGEFÜHL	KÖRPER	LEERE	0	5959.5	6639
35	7	1	39	5	BERUF	ANERKENNUNG	PASSION	0	182359999999963	2687
35	7	1	40	32	EINGEBUNG	IDEE	ERHABEN	0	2379.5	3263
35	8	2	1	27	SCHICKSAL	IRONIE	BESTIMMUNG	0	219980000000075	3493
35	8	2	2	3	VERLUST	ABNAHME	ANGST	0	1120	1889
35	8	2	3	16	KRITERIUM	AUSWAHL	BERECHNUNG	0	171159999999963	3279
35	8	2	4	28	UHR	KIRCHE	ZAHN	0	431599999999627	2540
35	8	2	5	18	SCHMETTERLING	BLÜTE	RAUPE	0	125859999999963	1948
35	8	2	6	11	EHE	VERLOBUNG	SCHEIDUNG	0	125380000000075	2261
35	8	2	7	39	FASS	KELLER	BIER	0	120780000000075	1655
35	8	2	8	25	DISZIPLIN	GEHORSAM	EHRE	0	124780000000075	1671
35	8	2	9	36	AUSWERTUNG	ERGEBNIS	AUSRECHNUNG	0	523900000000373	4959
35	8	2	10	1	BLICK	PERSPEKTIVE	BELEG	0	806599999999627	1623
35	8	2	11	7	GRAS	VIEH	GRÜN	0	139159999999963	2031
35	8	2	12	23	BUNGALOW	SIEDLUNG	DORF	0	246580000000075	2975
35	8	2	13	4	KRITIK	ZWEIFEL	KONSTRUKTIV	0	259980000000075	4431
35	8	2	14	14	HAUT	BLUT	ORGAN	0	151159999999963	2175
35	8	2	15	5	FREUND	VERTRAUEN	FEIND	0	107180000000075	1831
35	8	2	16	35	ANFORDERUNG	SCHWIERIGKEIT	MA?	0	321119999999925	3975
35	8	2	17	29	TAL	WIESE	BERG	0	606330000000075	6631
35	8	2	18	19	GEISEL	GEFANGENER	GEFANGENER	1	526359999999963	8599
35	8	2	19	30	SPRACHE	AKUSTIK	SCHRIFT	0	162359999999963	2391
35	8	2	20	31	HÄRTE	KRAFT	KÄLTE	0	125019999999925	2119
35	8	2	21	32	TRAUM	WIRKLICHKEIT	REALITÄT	0	192780000000075	4399
35	8	2	22	26	FRAGE	EINWAND	ANTWORT	0	129559999999963	2095
35	8	2	23	8	BERG	HÜTTE	STIFT	0	282359999999963	3615
35	8	2	24	33	ERLÖSUNG	HIMMELREICH	KIRCHE	0	326219999999925	4223
35	8	2	25	10	ILLUSION	WAHRNEHMUNG	REALITÄT	0	195980000000075	3983
35	8	2	26	38	NEFFE	GROSSMUTTER	NICHTE	0	120759999999963	1959
35	8	2	27	40	POSTKUTSCHE	PFERD	PFERD	1	583800000000745	2703
35	8	2	28	6	ZUWACHS	FORTSCHRITT	SCHRUMPFUNG	0	168459999999963	3199
35	8	2	29	12	KOMÖDIE	DRAMA	ACTION	0	260780000000075	3663
35	8	2	30	24	GNADE	BARMHERZIGKEIT	TRAUM	0	487040000000037	5720
35	8	2	31	22	MACHT	HERRSCHER	LEBEN	0	1432.5	2167
35	8	2	32	34	PRÜFUNG	MISSERFOLG	STRESS	0	319800000000745	5663
35	8	2	33	15	SEEGANG	DAMPFER	WELLEN	0	159959999999963	2511
35	8	2	34	9	GESPENST	ERSCHEINUNG	ERSCHEINUNG	1	125809999999963	2807
35	8	2	35	21	ANSTAND	SITTE	MANIEREN	0	154130000000075	2679
35	8	2	36	17	VERSCHLEIERUNG	KOPFTUCH	GEHEIM	0	165859999999963	3951
35	8	2	37	13	TIER	FROSCH	MENSCH	0	156780000000075	2375
35	8	2	38	20	BEGRÜSSUNG	FREUNDLICHKEIT	VERABSCHIEDUNG	0	183159999999963	3455
35	8	2	39	37	DÄMMERUNG	MORGENGRAUEN	SCHATTEN	0	1416.5	4647
35	8	2	40	2	MALER	PIANIST	BILD	0	259159999999963	3156
