## Supplementary material for "Vast amounts of encoded items nullify but do not reverse the effect of sleep on declarative memory": Dataset: PAL_36_1_2.xlsx

### Sheet: Sheet1
VP_Nr	Block	VersioN	counter	pair_code	cue	correct_answer	answer	accuracy	reactiontime1	reactiontime2
36	1	2	1	27	SCHICKSAL	IRONIE		0	-1	-1
36	1	2	2	5	FREUND	VERTRAUEN	GEFÄHRTE	0	4831.6	7103
36	1	2	3	13	TIER	FROSCH	FROSCH	1	3188	4615
36	1	2	4	22	MACHT	HERRSCHER	KÖNIG	0	695960000000001	8759
36	1	2	5	1	BLICK	PERSPEKTIVE	KONTAKT	0	311960000000001	5088
36	1	2	6	3	VERLUST	ABNAHME		0	-1	-1
36	1	2	7	38	NEFFE	GROSSMUTTER	GRO?MUTTER	1	6050.7	17562
36	1	2	8	4	KRITIK	ZWEIFEL		0	-1	-1
36	1	2	9	36	AUSWERTUNG	ERGEBNIS	ERGEBNIS	1	194360000000001	3578
36	1	2	10	24	GNADE	BARMHERZIGKEIT	ERBARMEN	0	2765.7	4333
36	1	2	11	6	ZUWACHS	FORTSCHRITT	ERHÖHUNG	0	4871.5	7575
36	1	2	12	12	KOMÖDIE	DRAMA	DRAMA	1	160620000000001	2767
36	1	2	13	8	BERG	HÜTTE	HÜTTE	1	250260000000001	3719
36	1	2	14	16	KRITERIUM	AUSWAHL		0	-1	-1
36	1	2	15	37	DÄMMERUNG	MORGENGRAUEN		0	-1	-1
36	1	2	16	25	DISZIPLIN	GEHORSAM		0	-1	-1
36	1	2	17	21	ANSTAND	SITTE		0	-1	-1
36	1	2	18	15	SEEGANG	DAMPFER	MEER	0	375970000000001	4926
36	1	2	19	29	TAL	WIESE	WIESE	1	501670000000001	7569
36	1	2	20	14	HAUT	BLUT	KONTAKT	0	355070000000001	4959
36	1	2	21	2	MALER	PIANIST	KÜNSTLER	0	1646.5	3822
36	1	2	22	31	HÄRTE	KRAFT	DICHTE	0	281060000000001	5087
36	1	2	23	23	BUNGALOW	SIEDLUNG	SIEDLUNG	1	587170000000001	7935
36	1	2	24	20	BEGRÜSSUNG	FREUNDLICHKEIT		0	-1	-1
36	1	2	25	40	POSTKUTSCHE	PFERD	BRIEF	0	303170000000001	5416
36	1	2	26	39	FASS	KELLER	BRAUEREI	0	646239999999999	9494
36	1	2	27	19	GEISEL	GEFANGENER	SKLAVE	0	303170000000001	4191
36	1	2	28	26	FRAGE	EINWAND	ANTWORT	0	139579999999999	2743
36	1	2	29	17	VERSCHLEIERUNG	KOPFTUCH	MUSLIME	0	10991	16831
36	1	2	30	10	ILLUSION	WAHRNEHMUNG	BLENDUNG	0	239170000000001	8007
36	1	2	31	7	GRAS	VIEH	GRÜN	0	182090000000002	3879
36	1	2	32	28	UHR	KIRCHE	WERK	0	293570000000001	3951
36	1	2	33	34	PRÜFUNG	MISSERFOLG	KLAUSUR	0	361790000000002	5303
36	1	2	34	30	SPRACHE	AKUSTIK		0	-1	-1
36	1	2	35	9	GESPENST	ERSCHEINUNG	GEIST	0	251170000000001	4375
36	1	2	36	35	ANFORDERUNG	SCHWIERIGKEIT		0	-1	-1
36	1	2	37	32	TRAUM	WIRKLICHKEIT	REALITÄT	0	3695.5	7458
36	1	2	38	18	SCHMETTERLING	BLÜTE	RAUPE	0	461270000000001	5772
36	1	2	39	33	ERLÖSUNG	HIMMELREICH	FRIEDEN	0	2227	5076
36	1	2	40	11	EHE	VERLOBUNG		0	-1	-1
36	2	3	1	11	APFEL	PFIRSICH	BIRNE	0	398439999999991	6312
36	2	3	2	24	RICHTER	GERECHTIGKEIT	GERECHTIGKEIT	1	304180000000005	5481
36	2	3	3	30	TAT	ABSICHT		0	-1	-1
36	2	3	4	40	PLAN	GROSSSTADT	ÜBERLEGUNG	0	243989999999991	4167
36	2	3	5	2	VULKAN	EXPLOSION	AUSBRUCH	0	131980000000005	4495
36	2	3	6	15	PAPIER	BRIEF	DRUCKER	0	406680000000005	6391
36	2	3	7	31	VERGLEICH	GLEICHNIS		0	-1	-1
36	2	3	8	20	LARVE	RAUPE	INSEKT	0	795989999999991	8807
36	2	3	9	32	CHANCE	BEGEGNUNG	OPPORTUNITÄT	0	151339999999991	7892
36	2	3	10	17	GEIST	FLASCHE	VERFOLGUNG	0	6592	8563
36	2	3	11	27	ALKOHOL	OPIUM	OPIUM	1	2788	4416
36	2	3	12	35	PROFIL	QUERSCHNITT	SEITENANSICHT	0	353589999999991	6495
36	2	3	13	3	TÄUSCHUNG	ECHTHEIT	VERBLENDUNG	0	650360000000009	9923
36	2	3	14	13	HELDENMUT	TAPFERKEIT		0	-1	-1
36	2	3	15	26	BEWEIS	TATSACHE	BELEG	0	326989999999991	4637
36	2	3	16	39	GESCHREI	PANIK	GEFLÜSTER	0	407189999999991	7151
36	2	3	17	7	NORM	MORAL	KONFORM	0	102301000000001	11439
36	2	3	18	29	PUDDING	SÜSSIGKEITEN	NACHTISCH	0	245089999999991	3927
36	2	3	19	1	GIFT	MORD		0	-1	-1
36	2	3	20	33	AUTO	PRESTIGE	MOTOR	0	3043.5	8030
36	2	3	21	5	INDUSTRIE	BRANCHE	HALLE	0	3492.5	5130
36	2	3	22	36	JUNGE	MÄDCHEN	MÄDCHEN	1	163180000000005	4720
36	2	3	23	9	ANSICHT	MEINUNG		0	-1	-1
36	2	3	24	14	FORDERUNG	GEHALT		0	-1	-1
36	2	3	25	37	WOLLE	KLEIDUNG	STRICKEN	0	613430000000005	7343
36	2	3	26	19	GESUNDHEIT	IMPFUNG	KRANKHEIT	0	456630000000005	5983
36	2	3	27	18	GEDÄCHTNIS	ELEFANT	VERGESSEN	0	416780000000005	5871
36	2	3	28	16	GEBÄUDE	HOTEL		0	-1	-1
36	2	3	29	38	DEFINITION	KONZEPT	UMSCHREIBUNG	0	369089999999991	6434
36	2	3	30	8	MEINEID	EHRENHAFTIGKEIT	GIER	0	3874.5	4543
36	2	3	31	23	ARMUT	ELEND	REICHTUM	0	423210000000009	5400
36	2	3	32	10	LEIDENSCHAFT	KUSS	ORGASMUS	0	224689999999991	9086
36	2	3	33	21	STOLZ	RUHM		0	-1	-1
36	2	3	34	22	ZEIT	URSPRUNG		0	-1	-1
36	2	3	35	25	ZWIELICHT	UNTERWELT	GESTALT	0	293030000000005	4431
36	2	3	36	34	ERDGESCHOSS	DACHBODEN	DACHGESCHOSS	0	2837.5	5326
36	2	3	37	4	STUHL	SESSEL	TISCH	0	172080000000005	3448
36	2	3	38	28	SEGEN	SCHÖPFER	GLAUBEN	0	475360000000009	8007
36	2	3	39	12	DAMPF	LOKOMOTIVE	LOKOMOTIVE	1	430380000000005	6439
36	2	3	40	6	BESITZ	ANTEIL	WOHLSTAND	0	778369999999995	9972
36	3	4	1	23	GEDICHT	LIEBE	POESIE	0	2293	3877
36	3	4	2	10	ZIEL	RICHTUNG	DESTINATION	0	3720	5848
36	3	4	3	15	MOOR	SUMPF	SUMPF	1	1375.5	2184
36	3	4	4	14	ERGÄNZUNG	ZUSATZ	VERVOLLKOMMNEN	0	6200	9635
36	3	4	5	38	SAUERSTOFF	LUFT	ATMEN	0	3148	4492
36	3	4	6	3	SALAT	GARTEN	GESUND	0	4448.5	5280
36	3	4	7	28	GÖTTIN	GEBET	ANBETUNG	0	307970000000019	6447
36	3	4	8	25	BETTLER	UNGLÜCK	SPENDE	0	699979999999981	8136
36	3	4	9	20	ANDEUTUNG	VERDACHT		0	-1	-1
36	3	4	10	29	ANFÜHRER	CHEF	CHEF	1	319979999999981	3768
36	3	4	11	30	MUSIKER	AKKORDEON	MALER	0	5896	6515
36	3	4	12	26	DICKICHT	WALD		0	-1	-1
36	3	4	13	33	BEGABUNG	VERERBUNG	TALENT	0	681389999999991	7433
36	3	4	14	18	BESESSENHEIT	TEUFEL		0	-1	-1
36	3	4	15	1	GRUPPE	VERSAMMLUNG		0	-1	-1
36	3	4	16	6	STIRN	KINN	KINN	1	2296	3456
36	3	4	17	24	LABYRINTH	SUCHE	VERWIRRUNG	0	3456	5667
36	3	4	18	36	POLIZIST	WACHE	VERFASSUNG	0	4372	8099
36	3	4	19	32	DIENER	HALTUNG	SKLAVE	0	1480	2408
36	3	4	20	2	SCHÜLER	DOZENT	DOZENT	1	3504	5912
36	3	4	21	21	DIAMANT	GOLD	GOLD	1	530260000000009	6239
36	3	4	22	31	MERKMAL	DETAIL	INDIZ	0	408029999999981	5104
36	3	4	23	37	ANGST	SCHLANGE	FURCHT	0	2392	3786
36	3	4	24	27	VERRAT	TREUE		0	-1	-1
36	3	4	25	16	ERFORSCHUNG	PATENT		0	-1	-1
36	3	4	26	11	AUFGABE	ERLEDIGUNG		0	-1	-1
36	3	4	27	8	GLÜCK	ZUFALL	SEGEN	0	3200	6632
36	3	4	28	39	GESCHICHTE	ENTWICKLUNG	KULTUR	0	311879999999981	6695
36	3	4	29	7	HIMMEL	FIRMAMENT	HÖLLE	0	248229999999981	3720
36	3	4	30	9	LAUNE	HUMOR		0	-1	-1
36	3	4	31	12	THEORIE	AUSNAHME		0	-1	-1
36	3	4	32	19	BETRAG	WECHSEL	GELD	0	420779999999981	5877
36	3	4	33	17	KLIPPE	ABGRUND	MEER	0	200060000000009	2970
36	3	4	34	22	ZIMMER	ECKE	WOHNEN	0	5784	6949
36	3	4	35	34	SCHLEMMER	LECKERBISSEN	FILET	0	2881	3708
36	3	4	36	35	FAHNE	EROBERUNG	LAND	0	5796	9324
36	3	4	37	13	NAGEL	METALL		0	-1	-1
36	3	4	38	40	GENUSS	ZIGARRE		0	-1	-1
36	3	4	39	4	ANGEBOT	MARKT	NACHFRAGE	0	215179999999981	3981
36	3	4	40	5	MÖNCH	NONNE	NONNE	1	1223.5	2082
36	4	5	1	36	STRASSE	TEER	GASSE	0	248810000000009	4424
36	4	5	2	5	ORCHESTER	KONZERT	OBOE	0	431110000000009	5751
36	4	5	3	26	FAHRRAD	PEDAL	LICHT	0	161520000000019	2638
36	4	5	4	3	BRÜCKE	SAN FRANCISCO	FLUSS	0	678420000000019	7689
36	4	5	5	32	FABRIK	PRODUKTION	HALLE	0	2598	4119
36	4	5	6	30	HEER	INFANTERIE	ARMEE	0	1958	4599
36	4	5	7	16	REISE	KONTINENT		0	-1	-1
36	4	5	8	39	VERLETZUNG	SCHORF	NARBE	0	3765	4903
36	4	5	9	10	INSTRUMENT	OBOE	OBOE	1	449520000000019	5631
36	4	5	10	35	GETREIDE	DINKEL	DINKEL	1	5492	8336
36	4	5	11	1	KRUG	BIER	BIER	1	271820000000019	3550
36	4	5	12	18	BAHNHOF	KIOSK	FLUGHAFEN	0	396960000000009	7383
36	4	5	13	34	EREIGNIS	FEST	SPEKTAKEL	0	2147.5	4335
36	4	5	14	13	GESICHT	MASKE	MIMIK	0	671920000000019	7759
36	4	5	15	9	KAUFHAUS	SCHAUFENSTER		0	-1	-1
36	4	5	16	29	PINSEL	LEINWAND	MALEREI	0	423920000000019	7954
36	4	5	17	15	TROPEN	AMAZONAS	REGENWALD	0	341170000000019	8596
36	4	5	18	21	BÜNDNIS	PAKT	FRIEDEN	0	288720000000019	5352
36	4	5	19	31	AUFTRAG	ARBEIT		0	-1	-1
36	4	5	20	7	AUFSTAND	REBELLION	REBELLION	1	241420000000019	4782
36	4	5	21	14	ANGABE	ZEUGE	SPORT	0	987110000000009	12856
36	4	5	22	4	MAUER	BRÜSTUNG	VERTEIDIGUNG	0	295210000000009	6270
36	4	5	23	40	FLOTTE	DECK	SCHIFF	0	5541	6679
36	4	5	24	19	SCHULE	HOLZ	KLASSENARBEIT	0	4423	6767
36	4	5	25	20	RIESE	SCHRITT		0	-1	-1
36	4	5	26	25	SPORT	SCHWEISS	HALLE	0	544570000000019	8168
36	4	5	27	17	SCHIFF	DOCK	SEGEL	0	577410000000009	6846
36	4	5	28	12	FLOCKEN	SCHNEE	SCHNEE	1	2475	3503
36	4	5	29	22	NATUR	PFLANZE		0	-1	-1
36	4	5	30	6	GLAUBE	BIBEL	GOTT	0	577520000000019	7698
36	4	5	31	24	INFEKTION	SCHMERZEN		0	-1	-1
36	4	5	32	23	ZÜGEL	WENDE	PFERD	0	215470000000019	3479
36	4	5	33	33	REPTIL	ECHSE	ECHSE	1	151910000000009	2562
36	4	5	34	8	HEFT	NOTE	ORDNER	0	2788	3979
36	4	5	35	28	STIFT	KAPPE	KAPPE	1	3212	4160
36	4	5	36	37	WEBER	KAMM	STOFF	0	447120000000019	5898
36	4	5	37	38	FAHRZEUG	KETTE		0	-1	-1
36	4	5	38	27	SCHAUSPIEL	BÜHNE	THEATER	0	182310000000009	3215
36	4	5	39	2	GELENK	KEULE		0	-1	-1
36	4	5	40	11	MÖBEL	LEHNE		0	465810000000009	7874
36	5	6	1	19	THEATER	REIHE	FOYER	0	247829999999981	3998
36	5	6	2	35	KÜSTE	DÜNE	STRAND	0	298329999999981	4239
36	5	6	3	10	TANNE	RINDE	KIEFER	0	590820000000019	8567
36	5	6	4	4	WINTER	UNFALL	SOMMER	0	913529999999981	9919
36	5	6	5	2	WEIN	BLUME		0	-1	-1
36	5	6	6	18	KAMPF	SIEG	NIEDERLAGE	0	490329999999981	7127
36	5	6	7	36	INSEKT	LIBELLE	KÄER	0	854190000000037	9327
36	5	6	8	11	SCHACH	TURM	TURM	1	253529999999981	3079
36	5	6	9	29	GRILLEN	SOMMER	KOHLE	0	735570000000019	8823
36	5	6	10	15	GEFÄNGNIS	VERGEHEN	EINGESPERRT	0	712670000000019	10279
36	5	6	11	20	RINGE	BAUM	VERLOBUNG	0	285529999999981	5130
36	5	6	12	5	EISENBAHN	SCHIENE		0	-1	-1
36	5	6	13	24	SPIELZEUG	PLASTIK		0	-1	-1
36	5	6	14	12	ZEUS	HADES	HADES	1	151129999999981	2396
36	5	6	15	40	RADIO	STIMME	FERNSEHEN	0	293940000000037	4842
36	5	6	16	37	STRAUSS	TULPEN	BLUMEN	0	6339.5	8247
36	5	6	17	25	AQUARELL	GALERIE	GEMÄLDE	0	271129999999981	4378
36	5	6	18	16	NACHT	SCHEINWERFER	MOND	0	354029999999981	4228
36	5	6	19	13	VERORDNUNG	BESCHEID		0	-1	-1
36	5	6	20	27	MUSEUM	ÄGYPTEN	AUSSTELLUNG	0	813229999999981	11199
36	5	6	21	17	REVOLVER	KALIBER	KANONE	0	993829999999981	11410
36	5	6	22	30	BUCH	SCHRIFTSTELLER	SEITE	0	151109999999963	2343
36	5	6	23	8	FLUGZEUG	TOMATENSAFT		0	-1	-1
36	5	6	24	3	GEBIRGE	EDELWEISS	WANDERUNG	0	312729999999981	5183
36	5	6	25	38	FISCH	SCHUPPEN	VOGEL	0	317440000000037	4879
36	5	6	26	28	BIBLIOTHEK	SIGNATUR	SIGNATUR	1	449129999999981	10686
36	5	6	27	33	LADEN	REKLAME		0	-1	-1
36	5	6	28	32	SCHMIED	HUFEISEN	GOLD	0	336970000000019	3959
36	5	6	29	21	ARZT	PRAXIS	BEHANDLUNG	0	181029999999981	3042
36	5	6	30	34	MUSKEL	SEHNE		0	625340000000037	16791
36	5	6	31	31	ORKAN	WIRBEL	WIND	0	449529999999981	6527
36	5	6	32	26	KÜCHE	EIMER	ESSEN	0	471129999999981	6710
36	5	6	33	6	DYNAMO	LICHT	LICHT	1	255229999999981	3712
36	5	6	34	23	NÄHEN	KREUZSTICH		0	-1	-1
36	5	6	35	1	UFER	DAMM	FLUSS	0	259429999999981	3570
36	5	6	36	22	ENERGIE	ÖL		0	-1	-1
36	5	6	37	39	LABOR	PIPETTE		0	348629999999981	5374
36	5	6	38	14	HOCHZEIT	ALTAR	EWIGKEIT	0	364709999999963	5399
36	5	6	39	9	HERD	FEUER		0	-1	-1
36	5	6	40	7	TONNE	REGEN	REGEN	1	222329999999981	3254
36	6	7	1	9	STEUER	UNTERSCHLAGUNG	ERKLÄRUNG	0	2026.5	6712
36	6	7	2	8	FIEBER	ERSCHÖPFUNG	KRANKHEIT	0	1589.5	3173
36	6	7	3	34	EMANZIPATION	GLEICHSTELLUNG	FRAU	0	8070.5	10135
36	6	7	4	15	SCHLAMM	HÜRDE		0	-1	-1
36	6	7	5	36	VERMITTLUNG	INTERVIEW		0	-1	-1
36	6	7	6	35	HAUSSCHUHE	PFEIFE		0	-1	-1
36	6	7	7	23	SCHÄDEL	LEICHE		0	-1	-1
36	6	7	8	38	ZAUBERER	ENTHÜLLUNG	TÄUSCHUNG	0	161592000000002	17423
36	6	7	9	19	UMWELT	GEFÄHRDUNG		0	-1	-1
36	6	7	10	7	BOTSCHAFTER	NATIONALITÄT	AUSLÄNDER	0	295440000000037	7138
36	6	7	11	4	WEISE	ART		0	-1	-1
36	6	7	12	37	MIKROSKOP	BAKTERIEN	FORSCHUNG	0	3855.5	5087
36	6	7	13	31	TODESKAMPF	LEBEN	TOD	0	191940000000037	4999
36	6	7	14	1	HERZLICHKEIT	GEHÄSSIGKEIT		0	-1	-1
36	6	7	15	2	KAMMER	GEKLAPPER	KELLER	0	5841.5	6670
36	6	7	16	33	CHARME	HERZ	LIEBE	0	290140000000037	4050
36	6	7	17	20	TINTE	BLEISTIFT	SCHREIBEN	0	4401.5	5625
36	6	7	18	16	FUSSKNÖCHEL	ARM		0	-1	-1
36	6	7	19	22	SCHLEIM	HAFER	HUSTEN	0	212009999999963	2790
36	6	7	20	5	ZITRONE	ERDBEERE	SAUER	0	335729999999981	3951
36	6	7	21	29	ALGEBRA	FUNKTION	MATHEMATIK	0	655929999999981	9663
36	6	7	22	17	VERSCHIEDENHEIT	GEGENTEIL	UNTERSCHIEDLICHKEIT	0	323429999999981	6887
36	6	7	23	28	ENTFÜHRUNG	AUSBEUTE		0	-1	-1
36	6	7	24	21	KRANKENWAGEN	NOTFALL	NOTFALL	1	506629999999981	6259
36	6	7	25	25	METHODE	VERSUCH	ART	0	316109999999963	3849
36	6	7	26	14	PROFESSOR	HOCHSCHULE	LEHRE	0	282929999999981	7598
36	6	7	27	30	DARBIETUNG	BEOBACHTUNG		0	-1	-1
36	6	7	28	27	LAWINE	FELSBLOCK		0	-1	-1
36	6	7	29	12	WHISKY	DUDELSACK		0	-1	-1
36	6	7	30	24	DOKTOR	KLINIK	BEHANDLUNG	0	2343.5	3911
36	6	7	31	39	ÄRGER	FEINDSELIGKEIT		0	-1	-1
36	6	7	32	18	STANGE	STOSS		0	-1	-1
36	6	7	33	40	ARGUMENT	ENTSCHEIDUNG		0	-1	-1
36	6	7	34	10	EIFERSUCHT	GRUND		0	-1	-1
36	6	7	35	13	ERFOLG	LEBENSLAUF	MISSERFOLG	0	272740000000037	6303
36	6	7	36	32	ZERSTÖRUNG	AUSROTTUNG	WIEDERAUFBAU	0	5082.5	12382
36	6	7	37	11	ÜBERBLICK	STANDPUNKT		0	-1	-1
36	6	7	38	26	ANTWORT	BEKENNTNIS		0	-1	-1
36	6	7	39	3	AUSBILDUNG	ZUKUNFT	STUDIUM	0	399940000000037	5519
36	6	7	40	6	HEKTAR	ZAUN	FLÄCHE	0	2055.5	2959
36	7	8	1	28	SCHATTEN	EXISTENZ	LICHT	0	539659999999963	7052
36	7	8	2	29	SÄUGLING	WIEGE	MUTTER	0	182359999999963	2779
36	7	8	3	5	JUNGFRAU	SCHLEIER	SCHLEIER	1	325970000000019	4443
36	7	8	4	27	ERFAHRUNG	UNWISSENHEIT		0	-1	-1
36	7	8	5	39	RÄUBER	DIEBSTAHL	GENDARM	0	645529999999981	9153
36	7	8	6	18	BLASE	BAUCH	BAUCH	1	206259999999963	8782
36	7	8	7	38	PFEFFER	BUTTER	GEWÜRZ	0	442659999999963	5991
36	7	8	8	20	FLEISCH	RAUBTIER		0	-1	-1
36	7	8	9	22	BEGINN	FOLGE	ANFANG	0	176759999999963	2529
36	7	8	10	24	SOZIALIST	PAROLE	NAZI	0	206159999999963	11389
36	7	8	11	35	LEICHTIGKEIT	SCHWERKRAFT	SCHWERFÄLLIG	0	380540000000037	5959
36	7	8	12	14	LÜGE	WAHRHEIT	MISSTRAUEN	0	386359999999963	5967
36	7	8	13	3	GABEL	SOSSE	SUPPE	0	255959999999963	4641
36	7	8	14	11	REIZ	REAKTION		0	-1	-1
36	7	8	15	12	ABFALL	SCHMUTZ	MÜLL	0	454320000000019	5543
36	7	8	16	34	ENTSPANNUNG	BEDROHUNG		0	-1	-1
36	7	8	17	10	IRRTUM	MISSVERSTÄNDNIS	FEHLER	0	163959999999963	3127
36	7	8	18	17	THEMA	INTERESSE		0	-1	-1
36	7	8	19	21	ERMÜDUNG	KREISLAUF		0	-1	-1
36	7	8	20	36	LEERE	DUMPFHEIT	FÜLLE	0	6570.5	7665
36	7	8	21	25	STIMMUNG	ATMOSPHÄRE		0	-1	-1
36	7	8	22	37	FISCHER	MEER	ANGEL	0	305540000000037	3879
36	7	8	23	15	PLAKAT	HAMMER	WERBUNG	0	209990000000037	3079
36	7	8	24	33	GETRÄNK	SCHAUM		0	-1	-1
36	7	8	25	9	BEMÜHUNGEN	ANSTRENGUNG		0	-1	-1
36	7	8	26	8	FAMILIE	MUTTER	GEBORGENHEIT	0	378629999999981	5797
36	7	8	27	6	DICHTER	ZITAT	DENKER	0	274840000000037	3863
36	7	8	28	19	LERCHE	FRÖHLICHKEIT	SPATZ	0	513559999999963	6343
36	7	8	29	1	WOHNUNG	HEIM		0	-1	-1
36	7	8	30	31	VERWALTUNG	GENEHMIGUNG		0	-1	-1
36	7	8	31	16	PERSON	SCHADEN		0	-1	-1
36	7	8	32	32	MÜNDIGKEIT	ABHÄNGIGKEIT		0	-1	-1
36	7	8	33	40	GESTALTUNG	LANDSCHAFT		0	-1	-1
36	7	8	34	4	TRANSPORT	LAGER	EISENBAHN	0	487159999999963	7335
36	7	8	35	26	ADMIRAL	WAFFENRUHE	FLOTTE	0	162209999999963	2655
36	7	8	36	2	GELEGENHEIT	LIEBSCHAFT	OPTION	0	6596	7999
36	7	8	37	13	BÜSTENHALTER	BUSEN	BUSEN	1	438279999999981	5756
36	7	8	38	23	ÄRA	ZEITALTER	ZEITALTER	1	217159999999963	4587
36	7	8	39	30	STRAND	VERGNÜGEN	MEER	0	234359999999963	3103
36	7	8	40	7	FENSTER	BEWOHNER	TÜRE	0	415929999999981	5399
36	8	9	1	39	ABRECHNUNG	BANKIER		0	-1	-1
36	8	9	2	1	INSTANZ	GESETZGEBUNG	GERICHT	0	804769999999925	11505
36	8	9	3	5	KAMERAD	OPFER	FREUND	0	326980000000075	4357
36	8	9	4	29	RHEUMATISMUS	IMMUNITÄT		0	-1	-1
36	8	9	5	6	BÜRGSCHAFT	VOLLMACHT	UNTERSTÜTZUNG	0	658359999999963	9967
36	8	9	6	40	GESCHENK	UNDANK	FREUNDLICHKEIT	0	641559999999963	9351
36	8	9	7	27	STRICK	SCHLINGE		0	-1	-1
36	8	9	8	23	TOTSCHLAG	BRUTALITÄT	MORD	0	333180000000075	4115
36	8	9	9	26	DUFT	GERUCH	GERUCH	1	419159999999963	5655
36	8	9	10	19	VERBRENNUNG	PROZESSION	ASCHE	0	433240000000037	5527
36	8	9	11	15	BÜCHEREI	VERLEIH	AUSLEIHE	0	607180000000075	9463
36	8	9	12	9	KOCHTOPF	BÜGELEISEN	ESSEN	0	582380000000075	7335
36	8	9	13	28	GEMÜT	HEITERKEIT		0	-1	-1
36	8	9	14	11	GESCHOSS	PFEIL		0	-1	-1
36	8	9	15	34	REGEL	KOMBINATION	NORM	0	554180000000075	6485
36	8	9	16	7	SPRÜHREGEN	FLUSS	GEWITTER	0	490380000000075	7855
36	8	9	17	17	SONATE	KLAVIER	OPER	0	275159999999963	3479
36	8	9	18	3	GITTER	BESCHRÄNKUNG	SPERRE	0	117198000000007	13167
36	8	9	19	37	STUDIUM	WIRTSCHAFT	KLAUSUR	0	979959999999963	12215
36	8	9	20	20	KUMMER	TRAURIGKEIT		0	-1	-1
36	8	9	21	32	GLETSCHER	POL	BERG	0	402380000000075	6175
36	8	9	22	14	VERANSTALTUNG	ÖFFENTLICHKEIT		0	109315999999996	13667
36	8	9	23	31	ANREGUNG	BEISPIEL	HILFESTELLUNG	0	669169999999925	10079
36	8	9	24	21	ORIENTIERUNG	AUSGANG	NAVIGATION	0	285980000000075	6459
36	8	9	25	13	SARG	GRAB	GRAB	1	100134000000004	11199
36	8	9	26	33	ÄHNLICHKEIT	WIEDERHOLUNG	ZWILLINGE	0	105838000000007	13255
36	8	9	27	2	GEDULD	KONTROLLE	HEKTIK	0	544759999999963	6583
36	8	9	28	4	TÜR	SCHRANK	OFFEN	0	203180000000075	7839
36	8	9	29	38	SEILTÄNZER	SCHWERPUNKT	AKROBAT	0	181580000000075	5703
36	8	9	30	8	ANHÄNGER	MEISTER	BALAST	0	311980000000075	4835
36	8	9	31	22	TAKT	HARFE	SCHLAGZEUG	0	432309999999963	6387
36	8	9	32	24	GANGSTER	VERBRECHEN		0	-1	-1
36	8	9	33	12	HALLE	TURNIER	SPORT	0	883180000000075	9617
36	8	9	34	16	KRANKHEIT	SYMPTOM	RHEUMATISMUS	0	508580000000075	7901
36	8	9	35	30	ZUGEHÖRIGKEIT	GENERATION	MITGLIEDSCHAFT	0	771069999999925	10439
36	8	9	36	36	VERZIERUNG	PALAST	SCHMUCK	0	340219999999925	4735
36	8	9	37	25	FINDIGKEIT	EINFALL	SCHNELL	0	658380000000075	7951
36	8	9	38	10	VORTRAG	REDNER	ERKLÄRUNG	0	426380000000075	6211
36	8	9	39	18	WELLE	FLUT	WASSER	0	245980000000075	6571
36	8	9	40	35	AUFPRALL	FALL	UNFALL	0	302959999999963	3743
