## Supplementary material for "Vast amounts of encoded items nullify but do not reverse the effect of sleep on declarative memory": Dataset: PAL_36_1_3.xlsx

### Sheet: Tabelle1
VP_Nr	Block	VersioN	counter	pair_code	cue	correct_answer	answer	accuracy	reactiontime1	reactiontime2
36	1	2	1	30	SPRACHE	AKUSTIK		0	-1	-1
36	1	2	2	27	SCHICKSAL	IRONIE	BEGEGNUNG	0	3172.4	4929
36	1	2	3	29	TAL	WIESE	WIESE	1	3973.6	5209
36	1	2	4	9	GESPENST	ERSCHEINUNG	GEIST	0	1531.5	2523
36	1	2	5	16	KRITERIUM	AUSWAHL		0	-1	-1
36	1	2	6	6	ZUWACHS	FORTSCHRITT		0	-1	-1
36	1	2	7	14	HAUT	BLUT		0	-1	-1
36	1	2	8	4	KRITIK	ZWEIFEL		0	-1	-1
36	1	2	9	18	SCHMETTERLING	BLÜTE		0	4897.3	6393
36	1	2	10	34	PRÜFUNG	MISSERFOLG	KLAUSUR	0	1935.5	2955
36	1	2	11	23	BUNGALOW	SIEDLUNG	SIEDLUNG	1	577939999999999	6771
36	1	2	12	25	DISZIPLIN	GEHORSAM		0	-1	-1
36	1	2	13	15	SEEGANG	DAMPFER	ÜBELKEIT	0	624760000000001	8759
36	1	2	14	2	MALER	PIANIST	KÜNSTLER	0	310260000000001	6511
36	1	2	15	24	GNADE	BARMHERZIGKEIT	BARMHERZIGKEIT	1	1559.7	4351
36	1	2	16	19	GEISEL	GEFANGENER	SKLAVE	0	457060000000001	6087
36	1	2	17	12	KOMÖDIE	DRAMA	DRAMA	1	1581	2349
36	1	2	18	26	FRAGE	EINWAND	ANTWORT	0	2641.5	3849
36	1	2	19	33	ERLÖSUNG	HIMMELREICH	GLAUBE	0	3223.5	6829
36	1	2	20	3	VERLUST	ABNAHME	ANGST	0	2001.5	2809
36	1	2	21	28	UHR	KIRCHE	ZEIT	0	397560000000001	4899
36	1	2	22	20	BEGRÜSSUNG	FREUNDLICHKEIT		0	-1	-1
36	1	2	23	31	HÄRTE	KRAFT		0	-1	-1
36	1	2	24	35	ANFORDERUNG	SCHWIERIGKEIT		0	-1	-1
36	1	2	25	13	TIER	FROSCH	FROSCH	1	141560000000001	2887
36	1	2	26	40	POSTKUTSCHE	PFERD	PFERD	1	369560000000001	4471
36	1	2	27	39	FASS	KELLER	BRAUEREI	0	648760000000001	12335
36	1	2	28	32	TRAUM	WIRKLICHKEIT	REALITÄT	0	276760000000001	5679
36	1	2	29	38	NEFFE	GROSSMUTTER	GRO?MUTTER	1	300760000000001	6871
36	1	2	30	36	AUSWERTUNG	ERGEBNIS	DIAGNOSE	0	463960000000001	5983
36	1	2	31	7	GRAS	VIEH	GRÜN	0	218360000000001	3127
36	1	2	32	11	EHE	VERLOBUNG	EWIGKEIT	0	371779999999999	5475
36	1	2	33	37	DÄMMERUNG	MORGENGRAUEN		0	-1	-1
36	1	2	34	8	BERG	HÜTTE	HÜTTE	1	2219.5	3119
36	1	2	35	21	ANSTAND	SITTE	SITTE	1	191960000000001	3179
36	1	2	36	17	VERSCHLEIERUNG	KOPFTUCH	MUSLIME	0	325960000000001	4829
36	1	2	37	10	ILLUSION	WAHRNEHMUNG	ZAUBERER	0	286170000000001	6079
36	1	2	38	22	MACHT	HERRSCHER	GELD	0	2245.5	2837
36	1	2	39	1	BLICK	PERSPEKTIVE		0	-1	-1
36	1	2	40	5	FREUND	VERTRAUEN	GEFÄHRTE	0	153520000000001	2935
36	2	3	1	39	GESCHREI	PANIK	KINDER	0	844230000000005	9365
36	2	3	2	7	NORM	MORAL	KONFORM	0	894980000000005	16117
36	2	3	3	16	GEBÄUDE	HOTEL	STRA?E	0	357560000000009	4831
36	2	3	4	14	FORDERUNG	GEHALT		0	-1	-1
36	2	3	5	2	VULKAN	EXPLOSION	ANGST	0	475960000000009	7911
36	2	3	6	26	BEWEIS	TATSACHE		0	-1	-1
36	2	3	7	34	ERDGESCHOSS	DACHBODEN	DACH	0	392760000000009	4715
36	2	3	8	31	VERGLEICH	GLEICHNIS		0	-1	-1
36	2	3	9	3	TÄUSCHUNG	ECHTHEIT		0	-1	-1
36	2	3	10	1	GIFT	MORD		0	-1	-1
36	2	3	11	4	STUHL	SESSEL	TISCH	0	144780000000005	2815
36	2	3	12	35	PROFIL	QUERSCHNITT	SEITENANSICHT	0	187160000000009	4287
36	2	3	13	29	PUDDING	SÜSSIGKEITEN	LÖFFEL	0	328269999999995	8879
36	2	3	14	11	APFEL	PFIRSICH		0	-1	-1
36	2	3	15	27	ALKOHOL	OPIUM	OPIUM	1	233980000000005	4120
36	2	3	16	37	WOLLE	KLEIDUNG	SCHNEIDER	0	312360000000009	7051
36	2	3	17	36	JUNGE	MÄDCHEN	MÄDCHEN	1	112919999999995	2647
36	2	3	18	19	GESUNDHEIT	IMPFUNG		0	-1	-1
36	2	3	19	33	AUTO	PRESTIGE		0	-1	-1
36	2	3	20	40	PLAN	GROSSSTADT		0	-1	-1
36	2	3	21	25	ZWIELICHT	UNTERWELT		0	-1	-1
36	2	3	22	38	DEFINITION	KONZEPT		0	-1	-1
36	2	3	23	5	INDUSTRIE	BRANCHE	DIENSTLEISTUNG	0	298380000000005	6283
36	2	3	24	20	LARVE	RAUPE	SCHMETTERLING	0	226760000000009	6507
36	2	3	25	32	CHANCE	BEGEGNUNG	GELEGENHEIT	0	143419999999995	3071
36	2	3	26	23	ARMUT	ELEND	REICHTUM	0	132780000000005	2295
36	2	3	27	12	DAMPF	LOKOMOTIVE	MASCHINE	0	277460000000009	4167
36	2	3	28	30	TAT	ABSICHT		0	-1	-1
36	2	3	29	28	SEGEN	SCHÖPFER	GLAUBE	0	238000000000466	6111
36	2	3	30	24	RICHTER	GERECHTIGKEIT	GERECHTIGKEIT	1	489489999999991	7241
36	2	3	31	9	ANSICHT	MEINUNG	MEINUNG	1	319760000000009	4169
36	2	3	32	17	GEIST	FLASCHE		0	-1	-1
36	2	3	33	21	STOLZ	RUHM		0	-1	-1
36	2	3	34	13	HELDENMUT	TAPFERKEIT		0	-1	-1
36	2	3	35	10	LEIDENSCHAFT	KUSS	LIEBE	0	839760000000009	10489
36	2	3	36	6	BESITZ	ANTEIL	REICHTUM	0	283060000000009	5651
36	2	3	37	15	PAPIER	BRIEF	STIFT	0	375980000000005	5303
36	2	3	38	8	MEINEID	EHRENHAFTIGKEIT	SCHMUCK	0	311819999999995	7243
36	2	3	39	22	ZEIT	URSPRUNG		0	-1	-1
36	2	3	40	18	GEDÄCHTNIS	ELEFANT		0	-1	-1
36	3	4	1	15	MOOR	SUMPF	SUMPF	1	1533	2322
36	3	4	2	34	SCHLEMMER	LECKERBISSEN	FILET	0	387979999999981	4688
36	3	4	3	24	LABYRINTH	SUCHE	VERWIRRUNG	0	186170000000019	3431
36	3	4	4	9	LAUNE	HUMOR	SPA?	0	291189999999991	3641
36	3	4	5	14	ERGÄNZUNG	ZUSATZ		0	-1	-1
36	3	4	6	38	SAUERSTOFF	LUFT	ATMUNG	0	252589999999991	5369
36	3	4	7	29	ANFÜHRER	CHEF	PRÄSIDENT	0	4424.5	8779
36	3	4	8	5	MÖNCH	NONNE	NONNE	1	170389999999991	2392
36	3	4	9	7	HIMMEL	FIRMAMENT	HÖLLE	0	156789999999991	2488
36	3	4	10	36	POLIZIST	WACHE	STRAFTÄTER	0	335989999999991	6816
36	3	4	11	23	GEDICHT	LIEBE	POESIE	0	165579999999981	3223
36	3	4	12	33	BEGABUNG	VERERBUNG	TALENT	0	1934.5	2648
36	3	4	13	26	DICKICHT	WALD		0	-1	-1
36	3	4	14	21	DIAMANT	GOLD	EDELSTEIN	0	2318.5	4616
36	3	4	15	1	GRUPPE	VERSAMMLUNG		0	-1	-1
36	3	4	16	25	BETTLER	UNGLÜCK	ELEND	0	317489999999991	3847
36	3	4	17	16	ERFORSCHUNG	PATENT		0	-1	-1
36	3	4	18	28	GÖTTIN	GEBET	ANBETUNG	0	335379999999981	4479
36	3	4	19	6	STIRN	KINN	KINN	1	240020000000019	3162
36	3	4	20	37	ANGST	SCHLANGE	HASS	0	490379999999981	5568
36	3	4	21	27	VERRAT	TREUE		0	-1	-1
36	3	4	22	32	DIENER	HALTUNG	SKLAVE	0	120779999999981	2296
36	3	4	23	13	NAGEL	METALL	KOPF	0	795189999999991	8543
36	3	4	24	35	FAHNE	EROBERUNG		0	-1	-1
36	3	4	25	8	GLÜCK	ZUFALL		0	-1	-1
36	3	4	26	10	ZIEL	RICHTUNG		0	-1	-1
36	3	4	27	17	KLIPPE	ABGRUND	MEER	0	219979999999981	2840
36	3	4	28	31	MERKMAL	DETAIL	ZEICHEN	0	200789999999991	2816
36	3	4	29	3	SALAT	GARTEN	GESUND	0	335779999999981	4352
36	3	4	30	20	ANDEUTUNG	VERDACHT		0	-1	-1
36	3	4	31	19	BETRAG	WECHSEL	GELD	0	270379999999981	4408
36	3	4	32	30	MUSIKER	AKKORDEON	MALER	0	478379999999981	5511
36	3	4	33	22	ZIMMER	ECKE	WOHNUNG	0	6280	7515
36	3	4	34	18	BESESSENHEIT	TEUFEL		0	-1	-1
36	3	4	35	2	SCHÜLER	DOZENT	PROFESSOR	0	320860000000009	10560
36	3	4	36	39	GESCHICHTE	ENTWICKLUNG	POESIE	0	6344	7720
36	3	4	37	4	ANGEBOT	MARKT	NACHFRAGE	0	115979999999981	2271
36	3	4	38	11	AUFGABE	ERLEDIGUNG		0	-1	-1
36	3	4	39	40	GENUSS	ZIGARRE		0	-1	-1
36	3	4	40	12	THEORIE	AUSNAHME	PRPAXIS	0	203920000000019	3253
36	4	5	1	17	SCHIFF	DOCK	FLOTTE	0	233910000000009	3168
36	4	5	2	11	MÖBEL	LEHNE	TISCH	0	364210000000009	4634
36	4	5	3	27	SCHAUSPIEL	BÜHNE	THEATER	0	234289999999991	3407
36	4	5	4	24	INFEKTION	SCHMERZEN		0	-1	-1
36	4	5	5	30	HEER	INFANTERIE	FÜHRER	0	592010000000009	10115
36	4	5	6	23	ZÜGEL	WENDE	PFERD	0	189210000000009	2644
36	4	5	7	34	EREIGNIS	FEST		0	-1	-1
36	4	5	8	21	BÜNDNIS	PAKT	GEMEINSCHAFT	0	181960000000009	3128
36	4	5	9	12	FLOCKEN	SCHNEE	SCHNEE	1	123110000000009	2128
36	4	5	10	5	ORCHESTER	KONZERT	KONZERT	1	6484.5	7598
36	4	5	11	26	FAHRRAD	PEDAL	SCHLOSS	0	163989999999991	2680
36	4	5	12	4	MAUER	BRÜSTUNG		0	-1	-1
36	4	5	13	32	FABRIK	PRODUKTION	HALLE	0	315110000000009	4688
36	4	5	14	3	BRÜCKE	SAN FRANCISCO	VERBINDUNG	0	411789999999991	5399
36	4	5	15	7	AUFSTAND	REBELLION	REVOLUTION	0	258210000000009	4079
36	4	5	16	9	KAUFHAUS	SCHAUFENSTER		0	-1	-1
36	4	5	17	20	RIESE	SCHRITT		0	-1	-1
36	4	5	18	25	SPORT	SCHWEISS		0	-1	-1
36	4	5	19	1	KRUG	BIER		0	-1	-1
36	4	5	20	8	HEFT	NOTE	KLAMMER	0	172610000000009	4326
36	4	5	21	39	VERLETZUNG	SCHORF	GENESUNG	0	438289999999991	6823
36	4	5	22	36	STRASSE	TEER		0	-1	-1
36	4	5	23	37	WEBER	KAMM	MANTEL	0	577610000000009	6512
36	4	5	24	14	ANGABE	ZEUGE	ANFANG	0	126882000000002	13632
36	4	5	25	31	AUFTRAG	ARBEIT		0	-1	-1
36	4	5	26	38	FAHRZEUG	KETTE		0	-1	-1
36	4	5	27	22	NATUR	PFLANZE	WIESE	0	7234.5	8293
36	4	5	28	6	GLAUBE	BIBEL	GOTT	0	252210000000009	3378
36	4	5	29	19	SCHULE	HOLZ	LEHRER	0	279210000000009	4101
36	4	5	30	35	GETREIDE	DINKEL	HAFER	0	797010000000009	10786
36	4	5	31	29	PINSEL	LEINWAND	STRICH	0	229439999999991	6704
36	4	5	32	33	REPTIL	ECHSE	ECHSE	1	151189999999991	2296
36	4	5	33	13	GESICHT	MASKE		0	-1	-1
36	4	5	34	28	STIFT	KAPPE	KAPPE	1	652820000000019	7176
36	4	5	35	2	GELENK	KEULE		0	-1	-1
36	4	5	36	10	INSTRUMENT	OBOE	OBOE	1	188989999999991	3426
36	4	5	37	18	BAHNHOF	KIOSK	ZUG	0	302789999999991	3575
36	4	5	38	16	REISE	KONTINENT		0	-1	-1
36	4	5	39	40	FLOTTE	DECK		0	900010000000009	10984
36	4	5	40	15	TROPEN	AMAZONAS	REGENWALD	0	210970000000019	3335
36	5	6	1	12	ZEUS	HADES	HADES	1	1418	1994
36	5	6	2	35	KÜSTE	DÜNE	MEER	0	323909999999963	3807
36	5	6	3	17	REVOLVER	KALIBER	KANONE	0	212709999999963	3360
36	5	6	4	37	STRAUSS	TULPEN	VOGEL	0	381509999999963	4455
36	5	6	5	23	NÄHEN	KREUZSTICH		0	-1	-1
36	5	6	6	29	GRILLEN	SOMMER		0	-1	-1
36	5	6	7	38	FISCH	SCHUPPEN	VOGEL	0	201420000000019	2911
36	5	6	8	4	WINTER	UNFALL	KALT	0	494709999999963	5375
36	5	6	9	36	INSEKT	LIBELLE	LIBELLE	1	107202999999998	12383
36	5	6	10	1	UFER	DAMM		0	-1	-1
36	5	6	11	32	SCHMIED	HUFEISEN	SCHWERT	0	179909999999963	2647
36	5	6	12	22	ENERGIE	ÖL		0	-1	-1
36	5	6	13	28	BIBLIOTHEK	SIGNATUR	SIGNATUR	1	239109999999963	4290
36	5	6	14	40	RADIO	STIMME		0	-1	-1
36	5	6	15	15	GEFÄNGNIS	VERGEHEN		0	-1	-1
36	5	6	16	20	RINGE	BAUM	VERBINDUNG	0	461440000000037	6015
36	5	6	17	9	HERD	FEUER	OFEN	0	425470000000019	5959
36	5	6	18	24	SPIELZEUG	PLASTIK		0	-1	-1
36	5	6	19	30	BUCH	SCHRIFTSTELLER	SEITE	0	203129999999981	2720
36	5	6	20	34	MUSKEL	SEHNE		0	-1	-1
36	5	6	21	39	LABOR	PIPETTE	FORSCHUNG	0	229509999999963	3407
36	5	6	22	33	LADEN	REKLAME		0	-1	-1
36	5	6	23	18	KAMPF	SIEG	NIEDERLAGE	0	212709999999963	6152
36	5	6	24	21	ARZT	PRAXIS	OPERATION	0	3123	6743
36	5	6	25	2	WEIN	BLUME		0	-1	-1
36	5	6	26	8	FLUGZEUG	TOMATENSAFT		0	-1	-1
36	5	6	27	11	SCHACH	TURM	TURM	1	188329999999981	2341
36	5	6	28	25	AQUARELL	GALERIE	GEMÄLDE	0	193229999999981	2868
36	5	6	29	10	TANNE	RINDE	KIEFER	0	157909999999963	2340
36	5	6	30	31	ORKAN	WIRBEL	TORNADO	0	158229999999981	2670
36	5	6	31	5	EISENBAHN	SCHIENE	LOCK	0	210309999999963	2888
36	5	6	32	16	NACHT	SCHEINWERFER	TAG	0	172609999999963	2089
36	5	6	33	3	GEBIRGE	EDELWEISS	BERG	0	286109999999963	4373
36	5	6	34	7	TONNE	REGEN	KILO	0	371909999999963	4807
36	5	6	35	6	DYNAMO	LICHT	LICHT	1	207920000000019	3263
36	5	6	36	27	MUSEUM	ÄGYPTEN	AUSSTELLUNG	0	179929999999981	4244
36	5	6	37	19	THEATER	REIHE	FOYER	0	179379999999981	2483
36	5	6	38	14	HOCHZEIT	ALTAR	EWIGKEIT	0	335909999999963	6511
36	5	6	39	26	KÜCHE	EIMER		0	-1	-1
36	5	6	40	13	VERORDNUNG	BESCHEID		0	-1	-1
36	6	7	1	39	ÄRGER	FEINDSELIGKEIT	STREIT	0	136820000000019	2391
36	6	7	2	21	KRANKENWAGEN	NOTFALL	NOTFALL	1	177540000000037	2863
36	6	7	3	36	VERMITTLUNG	INTERVIEW		0	-1	-1
36	6	7	4	1	HERZLICHKEIT	GEHÄSSIGKEIT		0	-1	-1
36	6	7	5	37	MIKROSKOP	BAKTERIEN	BAKTERIEN	1	227140000000037	4619
36	6	7	6	28	ENTFÜHRUNG	AUSBEUTE	RETTUNG	0	404340000000037	6435
36	6	7	7	40	ARGUMENT	ENTSCHEIDUNG		0	-1	-1
36	6	7	8	18	STANGE	STOSS		0	-1	-1
36	6	7	9	3	AUSBILDUNG	ZUKUNFT		0	-1	-1
36	6	7	10	19	UMWELT	GEFÄHRDUNG	SCHUTZ	0	231940000000037	3191
36	6	7	11	32	ZERSTÖRUNG	AUSROTTUNG		0	222340000000037	3479
36	6	7	12	16	FUSSKNÖCHEL	ARM		0	-1	-1
36	6	7	13	10	EIFERSUCHT	GRUND	VERTRAUEN	0	707920000000019	8957
36	6	7	14	24	DOKTOR	KLINIK	KRANKENHAUS	0	624120000000019	9153
36	6	7	15	23	SCHÄDEL	LEICHE	GEHIRN	0	484829999999981	5679
36	6	7	16	4	WEISE	ART	ART	1	203940000000037	2511
36	6	7	17	6	HEKTAR	ZAUN	FLÄCHE	0	248720000000019	4903
36	6	7	18	38	ZAUBERER	ENTHÜLLUNG	ILLUSION	0	195920000000019	4095
36	6	7	19	2	KAMMER	GEKLAPPER	GRUFT	0	4142.5	4995
36	6	7	20	15	SCHLAMM	HÜRDE	MATSCH	0	508209999999963	6083
36	6	7	21	22	SCHLEIM	HAFER		0	-1	-1
36	6	7	22	7	BOTSCHAFTER	NATIONALITÄT	AUSLÄNDER	0	182320000000019	3927
36	6	7	23	12	WHISKY	DUDELSACK	GENUSS	0	305540000000037	3927
36	6	7	24	27	LAWINE	FELSBLOCK	GEFAHR	0	387940000000037	5183
36	6	7	25	34	EMANZIPATION	GLEICHSTELLUNG	FRAUEN	0	203940000000037	3479
36	6	7	26	35	HAUSSCHUHE	PFEIFE		0	368859999999963	5447
36	6	7	27	26	ANTWORT	BEKENNTNIS		0	-1	-1
36	6	7	28	25	METHODE	VERSUCH		0	-1	-1
36	6	7	29	31	TODESKAMPF	LEBEN	STERBEN	0	177520000000019	5283
36	6	7	30	5	ZITRONE	ERDBEERE	SAUER	0	238740000000037	3030
36	6	7	31	29	ALGEBRA	FUNKTION	FUNKTION	1	298140000000037	5157
36	6	7	32	30	DARBIETUNG	BEOBACHTUNG		0	-1	-1
36	6	7	33	33	CHARME	HERZ	VERFÜHRUNG	0	310340000000037	4575
36	6	7	34	9	STEUER	UNTERSCHLAGUNG	RECHT	0	344809999999963	4097
36	6	7	35	13	ERFOLG	LEBENSLAUF	VERLUST	0	247029999999981	3340
36	6	7	36	8	FIEBER	ERSCHÖPFUNG	KRANKHEIT	0	199920000000019	5129
36	6	7	37	20	TINTE	BLEISTIFT	FÜLLER	0	338320000000019	4519
36	6	7	38	17	VERSCHIEDENHEIT	GEGENTEIL		0	-1	-1
36	6	7	39	14	PROFESSOR	HOCHSCHULE	STUDIUM	0	250609999999963	3724
36	6	7	40	11	ÜBERBLICK	STANDPUNKT		0	-1	-1
36	7	8	1	4	TRANSPORT	LAGER	LKW	0	405159999999963	6635
36	7	8	2	35	LEICHTIGKEIT	SCHWERKRAFT		0	-1	-1
36	7	8	3	19	LERCHE	FRÖHLICHKEIT	GESANG	0	391140000000037	4785
36	7	8	4	28	SCHATTEN	EXISTENZ	LICHT	0	2037.5	3509
36	7	8	5	6	DICHTER	ZITAT	DENKER	0	136540000000037	1989
36	7	8	6	5	JUNGFRAU	SCHLEIER	STERNZEICHEN	0	856140000000037	11002
36	7	8	7	33	GETRÄNK	SCHAUM		0	-1	-1
36	7	8	8	22	BEGINN	FOLGE	ENDE	0	236740000000037	2935
36	7	8	9	26	ADMIRAL	WAFFENRUHE	FLOTTE	0	151920000000019	2391
36	7	8	10	2	GELEGENHEIT	LIEBSCHAFT		0	-1	-1
36	7	8	11	23	ÄRA	ZEITALTER	ZEITALTER	1	231779999999981	3815
36	7	8	12	24	SOZIALIST	PAROLE	NAZI	0	101262999999998	11289
36	7	8	13	13	BÜSTENHALTER	BUSEN	BUSEN	1	174609999999963	4685
36	7	8	14	21	ERMÜDUNG	KREISLAUF		0	-1	-1
36	7	8	15	34	ENTSPANNUNG	BEDROHUNG		0	-1	-1
36	7	8	16	31	VERWALTUNG	GENEHMIGUNG		0	-1	-1
36	7	8	17	10	IRRTUM	MISSVERSTÄNDNIS		0	-1	-1
36	7	8	18	38	PFEFFER	BUTTER	SALZ	0	189559999999963	2913
36	7	8	19	14	LÜGE	WAHRHEIT	STRAFE	0	181979999999981	2869
36	7	8	20	7	FENSTER	BEWOHNER	TÜR	0	207940000000037	2951
36	7	8	21	40	GESTALTUNG	LANDSCHAFT		0	-1	-1
36	7	8	22	18	BLASE	BAUCH		0	-1	-1
36	7	8	23	3	GABEL	SOSSE	SUPPE	0	418109999999963	8231
36	7	8	24	27	ERFAHRUNG	UNWISSENHEIT		0	-1	-1
36	7	8	25	16	PERSON	SCHADEN		0	-1	-1
36	7	8	26	25	STIMMUNG	ATMOSPHÄRE		0	-1	-1
36	7	8	27	9	BEMÜHUNGEN	ANSTRENGUNG		0	-1	-1
36	7	8	28	8	FAMILIE	MUTTER		0	-1	-1
36	7	8	29	11	REIZ	REAKTION	SCHMERZ	0	288359999999963	4049
36	7	8	30	15	PLAKAT	HAMMER	WERBUNG	0	1550.5	2361
36	7	8	31	20	FLEISCH	RAUBTIER		0	421559999999963	9777
36	7	8	32	29	SÄUGLING	WIEGE	MUTTER	0	266770000000019	3925
36	7	8	33	37	FISCHER	MEER	ANGEL	0	175140000000037	2343
36	7	8	34	36	LEERE	DUMPFHEIT		0	-1	-1
36	7	8	35	32	MÜNDIGKEIT	ABHÄNGIGKEIT		0	-1	-1
36	7	8	36	1	WOHNUNG	HEIM		0	-1	-1
36	7	8	37	12	ABFALL	SCHMUTZ	MÜLLEIMER	0	357540000000037	6367
36	7	8	38	30	STRAND	VERGNÜGEN	SONNE	0	226570000000019	3239
36	7	8	39	17	THEMA	INTERESSE		0	-1	-1
36	7	8	40	39	RÄUBER	DIEBSTAHL	GENDARM	0	187159999999963	2743
36	8	9	1	32	GLETSCHER	POL	EIS	0	146769999999925	1875
36	8	9	2	13	SARG	GRAB	GRAB	1	126930000000075	1959
36	8	9	3	29	RHEUMATISMUS	IMMUNITÄT	KRANKHEIT	0	184769999999925	2887
36	8	9	4	16	KRANKHEIT	SYMPTOM		0	-1	-1
36	8	9	5	17	SONATE	KLAVIER	KLAVIER	1	303169999999925	4591
36	8	9	6	10	VORTRAG	REDNER		0	-1	-1
36	8	9	7	26	DUFT	GERUCH	PARFÜM	0	2015.5	3343
36	8	9	8	21	ORIENTIERUNG	AUSGANG		0	-1	-1
36	8	9	9	22	TAKT	HARFE	MUSIK	0	433019999999925	5799
36	8	9	10	2	GEDULD	KONTROLLE		0	-1	-1
36	8	9	11	1	INSTANZ	GESETZGEBUNG		0	-1	-1
36	8	9	12	37	STUDIUM	WIRTSCHAFT	UNIVERSITÄT	0	2847.5	6805
36	8	9	13	12	HALLE	TURNIER		0	-1	-1
36	8	9	14	34	REGEL	KOMBINATION	NORM	0	369369999999925	4597
36	8	9	15	35	AUFPRALL	FALL	UNFALL	0	299969999999925	7167
36	8	9	16	6	BÜRGSCHAFT	VOLLMACHT		0	-1	-1
36	8	9	17	11	GESCHOSS	PFEIL	GEWEHR	0	503580000000075	6513
36	8	9	18	39	ABRECHNUNG	BANKIER		0	-1	-1
36	8	9	19	25	FINDIGKEIT	EINFALL		0	-1	-1
36	8	9	20	20	KUMMER	TRAURIGKEIT	SORGE	0	1339.5	3523
36	8	9	21	3	GITTER	BESCHRÄNKUNG	GEFÄNGNIS	0	319169999999925	8055
36	8	9	22	40	GESCHENK	UNDANK	ZUWENDUNG	0	4847.5	6239
36	8	9	23	14	VERANSTALTUNG	ÖFFENTLICHKEIT	GALA	0	3599.5	4219
36	8	9	24	23	TOTSCHLAG	BRUTALITÄT	MORD	0	148140000000037	2051
36	8	9	25	28	GEMÜT	HEITERKEIT		0	-1	-1
36	8	9	26	15	BÜCHEREI	VERLEIH	SIGNATUR	0	172759999999963	3695
36	8	9	27	7	SPRÜHREGEN	FLUSS	STURM	0	1727.5	3079
36	8	9	28	24	GANGSTER	VERBRECHEN	VERBRECHEN	1	271969999999925	6439
36	8	9	29	8	ANHÄNGER	MEISTER	TRANSPORT	0	193559999999963	3927
36	8	9	30	38	SEILTÄNZER	SCHWERPUNKT	AKROBAT	0	172619999999925	3383
36	8	9	31	27	STRICK	SCHLINGE	SELBSTMORD	0	231959999999963	4023
36	8	9	32	31	ANREGUNG	BEISPIEL		0	-1	-1
36	8	9	33	30	ZUGEHÖRIGKEIT	GENERATION		0	-1	-1
36	8	9	34	5	KAMERAD	OPFER		0	-1	-1
36	8	9	35	36	VERZIERUNG	PALAST	SCHMUCK	0	205530000000075	3083
36	8	9	36	9	KOCHTOPF	BÜGELEISEN	KÜCHE	0	373169999999925	5371
36	8	9	37	4	TÜR	SCHRANK	EINGANG	0	335890000000037	4047
36	8	9	38	18	WELLE	FLUT	SURFEN	0	331169999999925	4423
36	8	9	39	19	VERBRENNUNG	PROZESSION	SCHMERZ	0	685969999999925	8735
36	8	9	40	33	ÄHNLICHKEIT	WIEDERHOLUNG		0	-1	-1
