## Supplementary material for "Vast amounts of encoded items nullify but do not reverse the effect of sleep on declarative memory": Dataset: PAL_36_2_2.xlsx

### Sheet: Sheet1
VP_Nr	Block	VersioN	counter	pair_code	cue	correct_answer	answer	accuracy	reactiontime1	reactiontime2
36	1	10	1	29	ZUSPITZUNG	PUNKT	POINTE	0	3526.2	4494
36	1	10	2	20	SPIRALE	FRUCHTBARKEIT	VERHÜTUNG	0	2127.2	4615
36	1	10	3	31	SAMT	STOFF	SEIDE	0	2223	3175
36	1	10	4	22	LIEGE	VERANDA	ENTSPANNUNG	0	2739.6	7976
36	1	10	5	37	NEUROSE	PSYCHOLOGIE		0	-1	-1
36	1	10	6	32	SCHIFFBRUCH	UNGLÜCKSFALL	GESTRANDET	0	2499.5	7079
36	1	10	7	23	SCHNORCHEL	ATLANTIK	TAUCHEN	0	1510.1	2719
36	1	10	8	2	KAMERADSCHAFT	PARTNER	FREUNDSCHAFT	0	2462.3	4029
36	1	10	9	17	KÄFER	RUINE	INSEKT	0	5320.3	6552
36	1	10	10	16	STRICH	SKIZZE		0	-1	-1
36	1	10	11	14	ZUSAMMENHANG	VORZEICHEN		0	-1	-1
36	1	10	12	9	VOLK	GEMEINDE	ZUGEHÖRIGKEIT	0	5134.2	9678
36	1	10	13	15	PATIENT	THERAPIE	KUNDE	0	2175.2	2839
36	1	10	14	13	GENAUIGKEIT	AUFMERKSAMKEIT	PRÄZISE	0	2010.8	4095
36	1	10	15	6	ABSCHLUSS	PROJEKT	ZIEL	0	611110000000001	6911
36	1	10	16	1	PROGNOSE	GEWISSHEIT	VORHERSAGE	0	4575.2	6535
36	1	10	17	40	PEITSCHE	MISSHANDLUNG	FOLTER	0	3623.2	4951
36	1	10	18	18	FASCHIST	IDEOLOGIE	NAZI	0	3855.3	10079
36	1	10	19	4	FAHRT	AUTOBAHN	REISE	0	565789999999999	6303
36	1	10	20	19	DROGE	VERHEIMLICHUNG	CANNABIS	0	3831	5343
36	1	10	21	27	MONSTER	MUT	ANGST	0	4306.5	4976
36	1	10	22	34	VERDROSSENHEIT	RESIGNATION		0	-1	-1
36	1	10	23	33	OPERATION	KOMA	HEILUNG	0	271739999999999	4207
36	1	10	24	8	UMARMUNG	INTEGRATION	ZÄRTLICHKEIT	0	478329999999999	6918
36	1	10	25	11	DIREKTOR	GESCHÄFT		0	-1	-1
36	1	10	26	28	ANKÜNDIGUNG	EXAMEN	VORTRAG	0	549529999999999	6511
36	1	10	27	24	MAKEL	SELBSTBEWUSSTSEIN	MANKO	0	740729999999999	8359
36	1	10	28	21	ELITE	VERMÖGEN		0	-1	-1
36	1	10	29	26	POLITIKER	ZUVERSICHT	KANZLER	0	618320000000001	8648
36	1	10	30	38	REDAKTEUR	KORRESPONDENZ	MEDIEN	0	802210000000001	9829
36	1	10	31	3	LINIE	BUS	BUS	1	463229999999999	5248
36	1	10	32	7	LOYALITÄT	BRUDER	VERSTÄNDNIS	0	392579999999999	6300
36	1	10	33	10	MAGEN	RESTAURANT		0	-1	-1
36	1	10	34	39	ERMORDUNG	GESTÄNDNIS	TOD	0	286329999999999	4375
36	1	10	35	35	VERLAUF	ENDUNG		0	-1	-1
36	1	10	36	36	GESCHLECHT	MANN	MÄNNLICH	0	493960000000001	7100
36	1	10	37	30	PASSION	ORGASMUS	LEIDENSCHAFT	0	506220000000001	9588
36	1	10	38	25	PARADIES	MENSCH	NACKT	0	506229999999999	6386
36	1	10	39	12	ZENTIMETER	METER	METER	1	174529999999999	2340
36	1	10	40	5	ANZUG	BÖRSE	SCHICK	0	648639999999999	7295
36	2	11	1	37	HIRTE	SCHAF	SCHAF	1	333039999999991	5635
36	2	11	2	23	KATEGORIE	GÜLTIGKEIT		0	-1	-1
36	2	11	3	16	TRAKTOR	LENKSTANGE	LENKSTANGE	1	114313999999999	12969
36	2	11	4	25	PHILOSOPHIE	SINN	GEDICHT	0	400539999999991	4973
36	2	11	5	26	HAND	GESTE	ARM	0	537519999999995	5655
36	2	11	6	3	COMPUTER	ZEITVERTREIB		0	-1	-1
36	2	11	7	1	SCHALTER	FLUGHAFEN	EIN	0	8992.5	9919
36	2	11	8	20	VATERUNSER	RELIGION	GLAUBE	0	818939999999991	10917
36	2	11	9	34	SYMBOL	WAPPEN	ZEICHEN	0	553539999999991	6792
36	2	11	10	29	BUDE	KÜHLSCHRANK	UNORDENTLICH	0	4442	6750
36	2	11	11	13	FEHLTRITT	VERANTWORTUNG	FREMDGEHEM	0	477739999999991	7953
36	2	11	12	9	WAHL	GREMIUM	DEMOKRATIE	0	664739999999991	9607
36	2	11	13	21	GANS	ENTE	GANTER	0	2998	4455
36	2	11	14	8	REKORD	ARBEITSLOSIGKEIT	GUINESS	0	309539999999991	8943
36	2	11	15	27	DOLCH	STICH	MESSER	0	245969999999995	5279
36	2	11	16	40	WIND	ELEMENT	ORKAN	0	426339999999991	5448
36	2	11	17	36	WALZER	GALA	TANZ	0	303139999999991	4143
36	2	11	18	39	GEWINNUNG	WERBER		0	-1	-1
36	2	11	19	14	LEISTUNG	PROVISION		0	-1	-1
36	2	11	20	11	SCHEIDUNG	INSTABILITÄT	AUFGEBEN	0	890339999999991	10559
36	2	11	21	38	WEG	WILLE		0	-1	-1
36	2	11	22	24	AUSSCHAU	GIPFEL		0	-1	-1
36	2	11	23	17	HANDSCHRIFT	BUCHSTABE	SIGNATUR	0	475639999999991	6134
36	2	11	24	18	TREIBSTOFF	KILOMETER	TANKSTELLE	0	653439999999991	8591
36	2	11	25	4	MEDAILLE	WETTBEWERB	GEWINNER	0	222319999999995	3624
36	2	11	26	7	BODEN	FUND	ERDE	0	343039999999991	4309
36	2	11	27	15	ATTRAKTION	WELTWUNDER	SPEKTAKEL	0	544019999999995	7952
36	2	11	28	35	BEHANDLUNG	MANDEL		0	-1	-1
36	2	11	29	12	ATOM	MOLEKÜL	MOLEKÜL	1	175139999999991	5140
36	2	11	30	19	BEGNADIGUNG	DROHUNG	VERGEBUNG	0	795039999999991	9469
36	2	11	31	22	KARTE	HINDERNIS	EINLADUNG	0	705219999999995	8524
36	2	11	32	30	STRATEGIE	NÄHERUNG		0	-1	-1
36	2	11	33	28	VERSEUCHUNG	RATTE		0	-1	-1
36	2	11	34	10	ZULASSUNG	NACHWEIS		0	-1	-1
36	2	11	35	5	INSTITUTION	ABTEILUNG		0	-1	-1
36	2	11	36	31	KOPPEL	STIER	PFERD	0	728739999999991	9351
36	2	11	37	33	STURZ	REGIERUNG	SCHMERZ	0	281539999999991	9727
36	2	11	38	32	KRAMPF	BEIN	ÜBERLASTUNG	0	454339999999991	6416
36	2	11	39	6	AMATEUR	HOBBY	PROFI	0	236560000000009	3334
36	2	11	40	2	UNTAUGLICHKEIT	FAHRER	AUSMUSTERUNG	0	435919999999995	6319
36	3	12	1	34	BLEI	STAHL	GUSS	0	294260000000009	3646
36	3	12	2	19	BAHNSTEIG	ANPASSUNG	ABSCHIED	0	480229999999981	7538
36	3	12	3	6	SCHLACHTUNG	SCHWEIN	MAST	0	451439999999991	5698
36	3	12	4	32	KOORDINATION	HANDHABUNG	KONDITION	0	234360000000009	4871
36	3	12	5	33	ERÖFFNUNG	GRÜNDUNG	GALA	0	5591.5	6327
36	3	12	6	36	EINSPARUNG	RECHNUNG		0	-1	-1
36	3	12	7	5	BINDUNG	BABY		0	-1	-1
36	3	12	8	37	INVESTITION	KONZERN		0	-1	-1
36	3	12	9	25	BESTATTUNG	SELBSTMORD	BEGRÄBNIS	0	224760000000009	4263
36	3	12	10	9	ADER	GESTEIN	BLUT	0	1655.5	2199
36	3	12	11	8	KARTELL	KONSENS	BÜNDNIS	0	490339999999991	7743
36	3	12	12	2	GENIE	MATHEMATIK	IDIOT	0	596520000000019	7247
36	3	12	13	20	HORN	WARNUNG	HIRSCH	0	6271.5	13583
36	3	12	14	27	BEEINFLUSSUNG	VERMARKTUNG		0	-1	-1
36	3	12	15	23	JUGEND	SCHWIMMBAD	UNWISSENHEIT	0	939510000000009	12045
36	3	12	16	28	UNSTERBLICHKEIT	AUFERSTEHUNG	EWIGKEIT	0	224739999999991	3767
36	3	12	17	7	HIRN	STUDIE	WISSEN	0	518339999999991	6175
36	3	12	18	39	ORDNUNG	ZUCHT	SAUBERKEIT	0	217560000000009	3671
36	3	12	19	11	PROGRAMM	KINO	FERNSEHEN	0	323939999999991	5587
36	3	12	20	35	NOTLAGE	DILEMMA		0	-1	-1
36	3	12	21	21	LIKÖR	SEKT		0	-1	-1
36	3	12	22	26	EVOLUTION	ERWEITERUNG	WEITERENTWICKLUNG	0	186689999999991	9071
36	3	12	23	13	STAAT	UNTERSTÜTZUNG	DEMOKRATIE	0	487139999999991	8429
36	3	12	24	15	VERHAFTUNG	KLINGE		0	-1	-1
36	3	12	25	29	MOTOR	INDUSTRIALISIERUNG	ENERGIE	0	863529999999981	9799
36	3	12	26	17	BEGRÜNDER	PRÄSIDENT		0	-1	-1
36	3	12	27	4	KLOSTER	EINSCHRÄNKUNG		0	-1	-1
36	3	12	28	18	PARTY	THEKE		0	-1	-1
36	3	12	29	16	FREUNDIN	ZÄRTLICHKEIT	FREUND	0	7783.5	8946
36	3	12	30	1	EMPFINDUNG	GELASSENHEIT	LIEBE	0	435739999999991	5109
36	3	12	31	22	PARTEI	ABSTIMMUNG	KOALITION	0	8383.5	10610
36	3	12	32	12	HÖLLE	MYTHOS	HIMMEL	0	191739999999991	2981
36	3	12	33	30	DORF	ISOLATION	STADT	0	165029999999981	2607
36	3	12	34	31	REICH	PROFIT	ARM	0	259420000000019	3640
36	3	12	35	10	ZAUBERKÜNSTLER	TRICK	ILLUSIONIST	0	258239999999991	5969
36	3	12	36	38	ABEND	MORGEN	MORGEN	1	2293.5	3030
36	3	12	37	24	ALARM	ÜBUNG		0	-1	-1
36	3	12	38	3	BEIFALL	APPLAUS	APPLAUS	1	2511.5	4074
36	3	12	39	40	KERZE	DOCHT	LICHT	0	230160000000009	3030
36	3	12	40	14	SCHLAFWANDELN	UNWIRKLICHKEIT		0	-1	-1
36	4	13	1	38	SUBMISSION	ERNIEDRIGUNG		0	-1	-1
36	4	13	2	4	SPRECHER	AUFRUF	GESANDTER	0	406570000000019	6033
36	4	13	3	3	OZEAN	KRABBE	TIEFE	0	785570000000019	9607
36	4	13	4	25	GERICHTSHOF	UNWAHRHEIT	RECHTSPRECHUNG	0	684770000000019	11439
36	4	13	5	1	WAHNSINN	ANSTALT	VERNUNFT	0	326370000000019	4687
36	4	13	6	20	ZAHL	PHYSIK	ZIFFER	0	397570000000019	4729
36	4	13	7	12	TRAINER	STIL	VORBILD	0	570970000000019	6659
36	4	13	8	30	HASS	GEFECHT	LIEBE	0	152970000000019	2169
36	4	13	9	29	KONJUNKTUR	DIAGNOSE	AUFSCHWUNG	0	172589999999991	3179
36	4	13	10	11	DOKUMENT	BESCHEINIGUNG	ORDNUNG	0	957970000000019	10739
36	4	13	11	35	ZUCKER	SPEISE	ENERGIE	0	119587000000002	12830
36	4	13	12	10	MILCH	KÄSE	KUH	0	260770000000019	3247
36	4	13	13	6	BEGEISTERUNG	GEFÜHL		0	-1	-1
36	4	13	14	16	TRAINING	PULS		0	-1	-1
36	4	13	15	15	VERBRÜDERUNG	ENTSCHULDIGUNG	ZUSAMMENHALT	0	673810000000009	8879
36	4	13	16	24	ENTSCHLOSSENHEIT	DURCHSETZUNG		0	-1	-1
36	4	13	17	9	STALL	KUH	HOF	0	790379999999981	8591
36	4	13	18	21	REVOLUTION	WIDERSTAND		0	-1	-1
36	4	13	19	34	FRAU	BLUSE	MANN	0	198370000000019	2815
36	4	13	20	26	KUNSTWERK	AUFMACHUNG	GEMÄLDE	0	989529999999981	12269
36	4	13	21	2	PARK	VEGETATION	GRAS	0	4185.5	6097
36	4	13	22	18	BEWERTUNG	KELLNERIN	NOTE	0	319170000000019	3647
36	4	13	23	8	BEWUNDERUNG	SCHÖNHEIT	BEIFALL	0	333570000000019	4375
36	4	13	24	31	TEICH	ÜBERSCHWEMMUNG	FISCH	0	471170000000019	6943
36	4	13	25	22	WIEDERHERSTELLUNG	VERSCHLECHTERUNG	ERNEUERUNG	0	558370000000019	10295
36	4	13	26	5	AUFTAKT	SPIEL	BEGINN	0	1463.5	3055
36	4	13	27	28	NACHRICHT	GEBURTSTAG	ANTWORT	0	4919.5	7581
36	4	13	28	33	SENDER	NOTIZ	EMPFÄNGER	0	242570000000019	4297
36	4	13	29	37	FLAMME	LEUCHTE	FEUER	0	201570000000019	2935
36	4	13	30	13	ZAHLUNG	QUITTUNG	RECHNUNG	0	181889999999991	2959
36	4	13	31	39	FREILASSUNG	AUFENTHALT	FREISPRUCH	0	4780	6703
36	4	13	32	40	REGENSCHIRM	BEDARF	GEWITTER	0	735310000000009	8687
36	4	13	33	14	MUSIK	OPER		0	-1	-1
36	4	13	34	17	WAFFE	KRIEG	ZERSTÖRUNG	0	328770000000019	5063
36	4	13	35	36	KLEINIGKEIT	WAAGE	KLEINOD	0	515960000000009	6455
36	4	13	36	23	STREIK	KONFLIKT		0	715079999999981	12902
36	4	13	37	7	KRANZ	NEST	BLUMEN	0	291170000000019	3719
36	4	13	38	19	INSEL	URLAUBER	EINSAMKEIT	0	395170000000019	5925
36	4	13	39	27	SUBSTANZ	SEELE		0	-1	-1
36	4	13	40	32	KLEIDERSCHRANK	HANDSCHUH	WOHLSTAND	0	489960000000009	6111
36	5	14	1	40	LEBER	ORGAN	ORGAN	1	3168	3982
36	5	14	2	38	ZELT	ZIRKUS	CAMPING	0	212379999999981	3119
36	5	14	3	27	HINDERUNG	SIEGEL	MÖGLICHKEIT	0	382909999999963	5519
36	5	14	4	21	UNABHÄNGIGKEIT	SELBSTBESTIMMUNG		0	-1	-1
36	5	14	5	9	INTENSIVSTATION	KRANKENHAUS	UNFALL	0	231970000000019	3271
36	5	14	6	36	SÄUFER	WIRT	SUCHT	0	439979999999981	5257
36	5	14	7	13	URLAUB	AUSFALL	ENTSPANNUNG	0	236579999999981	5539
36	5	14	8	2	SOLO	MUSIKINSTRUMENT	MUSIKINSTRUMENT	1	444990000000037	7449
36	5	14	9	1	GEMEINSCHAFT	ZUSAMMENARBEIT		0	703190000000037	8095
36	5	14	10	34	NACHBARSCHAFT	HECKE		0	-1	-1
36	5	14	11	11	PRÄDIKAT	PRIMA		0	-1	-1
36	5	14	12	15	LAMM	MITTAGESSEN	MITTAGESSEN	1	759979999999981	10889
36	5	14	13	7	VORBEREITUNG	VERÖFFENTLICHUNG		0	-1	-1
36	5	14	14	26	RASSE	NATIONALIST		0	-1	-1
36	5	14	15	28	SCHLÄGER	KRIMINALITÄT	TENNIS	0	745529999999981	8383
36	5	14	16	32	SCHLUSSFOLGERUNG	KONSEQUENZ	FAZIT	0	397570000000019	5067
36	5	14	17	17	TECHNOLOGIE	GEHIRNWÄSCHE	MÖGLICHKEIT	0	212379999999981	4323
36	5	14	18	25	FRIEDEN	ALLIANZ	KRIEG	0	454740000000037	6208
36	5	14	19	24	VATER	VORBILD	FAMILIE	0	598279999999981	7382
36	5	14	20	18	KONFRONTATION	RACHE		0	-1	-1
36	5	14	21	23	FLÜCHTLING	ASYL	KRISE	0	302990000000037	3957
36	5	14	22	10	SCHMUGGEL	IMPORT	GRENZE	0	560790000000037	6511
36	5	14	23	31	TOD	NOTWEHR	BEERDIGUNG	0	707190000000037	9659
36	5	14	24	8	EXPERIMENT	UNTERSUCHUNG		0	-1	-1
36	5	14	25	3	IDIOT	UNSINN	GENIE	0	935190000000037	10511
36	5	14	26	19	MINIMUM	NOTWENDIGKEIT	MAXIMUM	0	129590000000037	2479
36	5	14	27	5	GANG	TOR		0	-1	-1
36	5	14	28	37	PARLAMENT	KANZLER	WAHL	0	665379999999981	8549
36	5	14	29	4	INFLATION	ENTWERTUNG	DEFLATION	0	531990000000037	7384
36	5	14	30	20	ERKLÄRUNG	WISSENSCHAFT	RECHTFERTIGUNG	0	449490000000037	7484
36	5	14	31	6	LIMIT	MAXIMUM	TEMPO	0	276190000000037	6738
36	5	14	32	29	FAUST	GEWALT	REGEL	0	305179999999981	3771
36	5	14	33	33	KNOBLAUCH	VAMPIR	VAMPIR	1	153190000000037	2628
36	5	14	34	12	UNHEIL	ALPTRAUM		0	-1	-1
36	5	14	35	39	GESELLSCHAFT	EINHEIT		0	-1	-1
36	5	14	36	14	WANGE	CHRIST	CHRISTENTUM	0	558390000000037	11128
36	5	14	37	22	AUTOR	ERFINDUNG	BUCH	0	281590000000037	5752
36	5	14	38	16	FREUNDSCHAFT	GEFÄHRTE		0	-1	-1
36	5	14	39	30	DIAKONIE	VERSORGUNG	HILFE	0	551090000000037	6397
36	5	14	40	35	LIST	NAZI	TRUG	0	584190000000037	6739
36	6	15	1	23	OPPOSITION	VERWEIGERUNG	REGIERUNG	0	501179999999981	6148
36	6	15	2	35	GOTT	VEREHRUNG	GLAUBE	0	2656	3320
36	6	15	3	30	ERDBALL	WELTKARTE	GLOBUS	0	2480	3528
36	6	15	4	19	ARBEITER	EINKOMMEN	CHEF	0	352390000000037	4663
36	6	15	5	18	ERNÄHRUNG	EIWEIß	GESUNDHEIT	0	3575	4967
36	6	15	6	17	KOOPERATION	MITHILFE		0	-1	-1
36	6	15	7	11	SCHÄTZUNG	SPEKULATION		0	-1	-1
36	6	15	8	27	KUNST	ARTIST	BILD	0	6184	9169
36	6	15	9	2	UNTERSCHRIFT	FORMULAR	SIGNATUR	0	3382	6054
36	6	15	10	29	INTERVENTION	STREIT	EINMISCHUNG	0	3576	4884
36	6	15	11	4	BRILLE	KRAWATTE	AUGE	0	6171	6763
36	6	15	12	36	INFORMATIK	PROGRAMMIERUNG		0	-1	-1
36	6	15	13	5	STÜTZE	BEGLEITER	KRÜCKE	0	5989	6890
36	6	15	14	33	TAGEBUCH	BIOGRAPHIE		0	-1	-1
36	6	15	15	12	TECHNIKER	INGENIEUR		0	-1	-1
36	6	15	16	13	WANDEL	ZWISCHENZEIT		0	-1	-1
36	6	15	17	21	AUSEINANDERSETZUNG	ÜBERLEGUNG	VERSÖHNUNG	0	347879999999981	5776
36	6	15	18	34	PATRIOTISMUS	EXTREMISMUS	FASCHISMUS	0	179070000000019	4022
36	6	15	19	10	ZOO	BÄR	BÄR	1	281179999999981	3840
36	6	15	20	24	AKTEUR	DRAMATIK	ARTIST	0	8139	9679
36	6	15	21	3	VORSTAND	LEITER	VORGESETZTER	0	527629999999981	7456
36	6	15	22	26	POLIZEI	EINSATZ	ORDNUNG	0	2222	4734
36	6	15	23	8	GELIEBTE	GEHEIMNIS	AFFÄRE	0	4288	5776
36	6	15	24	9	SUBKULTUR	UNTERGRUND		0	-1	-1
36	6	15	25	31	ERMITTLUNG	SCHULD	VERNEHMUNG	0	795009999999963	9559
36	6	15	26	22	STROH	WALDBRAND		0	-1	-1
36	6	15	27	15	TRITT	SOHLE		0	-1	-1
36	6	15	28	16	SONNE	GRAD	HELL	0	4216	4976
36	6	15	29	37	BEFRAGUNG	MEHRHEIT		0	-1	-1
36	6	15	30	25	DRECK	VERUNREINIGUNG		0	-1	-1
36	6	15	31	6	MANDANT	RECHT	VERTRETER	0	436179999999981	6459
36	6	15	32	32	FORMEL	BERECHNUNG	ALGEBRA	0	110539000000004	12286
36	6	15	33	39	DESSERT	HONIG	HONIG	1	5136	6016
36	6	15	34	40	BEARBEITUNG	HONORAR		0	-1	-1
36	6	15	35	7	DONNER	BLITZ	BLITZ	1	644009999999963	7419
36	6	15	36	14	REGIME	ZERSCHLAGUNG	MONARCHIE	0	327509999999963	9267
36	6	15	37	28	BILD	FOTO	ZEITUNG	0	2576	3483
36	6	15	38	20	REGENBOGEN	FARBE	SONNE	0	278809999999963	3572
36	6	15	39	38	GEGNER	WAFFENSTILLSTAND		0	-1	-1
36	6	15	40	1	PYRAMIDE	ARCHITEKTUR	PHARAO	0	213209999999963	3644
36	7	16	1	13	JOURNALIST	PRESSEFREIHEIT	PRESSE	0	8745	9881
36	7	16	2	33	VERGÜTUNG	GELD	GEHALT	0	189509999999963	2583
36	7	16	3	37	MÖRDER	SÜNDE	VERURTEILUNG	0	368720000000019	7239
36	7	16	4	17	JUSTIZ	GLAUBWÜRDIGKEIT	GERECHTIGKEIT	0	227120000000019	9801
36	7	16	5	14	KOCH	OFEN	GENUSS	0	4589	5421
36	7	16	6	16	BIRKE	LAUB	EICHE	0	603890000000037	6511
36	7	16	7	6	BEVÖLKERUNG	MASSE		0	-1	-1
36	7	16	8	2	GEFAHR	HAI	ANGST	0	222320000000019	2767
36	7	16	9	1	BEHÖRDE	KÜNDIGUNG		0	-1	-1
36	7	16	10	26	PUBLIKUM	ZUSCHAUER	AUDITORIUM	0	198309999999963	8871
36	7	16	11	23	BOSS	HEMD	HEMD	1	302909999999963	5351
36	7	16	12	18	ASSISTENT	PROFESSION	GESCHÄFTSFÜHRER	0	5702.5	12811
36	7	16	13	38	PRIESTER	KATHEDRALE	KIRCHE	0	214720000000019	2883
36	7	16	14	36	BOMBE	TERRORIST	ATTENTAT	0	4431	6703
36	7	16	15	7	KOMMENTAR	PRESSE	BEITRAG	0	224720000000019	3167
36	7	16	16	39	FLIRT	ROMANTIK	ANNÄHERUNG	0	478320000000019	6799
36	7	16	17	8	BEFUGNIS	ERMÄCHTIGUNG		0	-1	-1
36	7	16	18	24	MODE	HOSE	STIL	0	2390	5919
36	7	16	19	3	SEE	WASSER	SCHWIMMEN	0	399909999999963	5089
36	7	16	20	27	ROUTE	HEIMWEG		0	-1	-1
36	7	16	21	15	VISUM	TOURISMUS	URLAU	0	506320000000019	10319
36	7	16	22	9	SCHNITT	FILM	HAARE	0	591920000000019	6608
36	7	16	23	34	STUDENT	KLAUSUR	MENSA	0	307020000000019	3978
36	7	16	24	12	KAPITALISMUS	KOMMUNISMUS		0	-1	-1
36	7	16	25	40	VIRUS	ERREGER	SEUCHE	0	1555	2291
36	7	16	26	35	FREUDE	LUST	SPA?	0	493790000000037	5679
36	7	16	27	5	NATION	EINIGKEIT		0	-1	-1
36	7	16	28	30	AUSKUNFT	PROPAGANDA		0	-1	-1
36	7	16	29	31	EXEKUTION	ERSCHIEßUNG	HINRICHTUNG	0	234309999999963	4191
36	7	16	30	21	RANG	HIERARCHIE	PLATZ	0	411920000000019	4807
36	7	16	31	22	DIREKTION	BESCHLUSS		0	-1	-1
36	7	16	32	28	BOOT	MATROSE	SCHIFF	0	569790000000037	6695
36	7	16	33	11	PHASE	STADIUM		0	-1	-1
36	7	16	34	25	CHARAKTER	OFFENHEIT		0	-1	-1
36	7	16	35	10	FLÄCHE	ZENTRUM	QUADRATMETER	0	437640000000037	7863
36	7	16	36	29	GERICHT	VERHANDLUNG		0	-1	-1
36	7	16	37	19	AFFÄRE	PARTNERSCHAFT	BETRUG	0	630320000000019	7130
36	7	16	38	32	BAUER	FARM	FARM	1	318859999999963	3916
36	7	16	39	20	ANLAGE	RENDITE		0	-1	-1
36	7	16	40	4	UNRECHT	BENACHTEILIGUNG		0	-1	-1
36	8	1	1	24	BEDÜRFNIS	WERBUNG		0	-1	-1
36	8	1	2	27	GRUNDRECHT	VERFASSUNG	FREIHEIT	0	724709999999963	8975
36	8	1	3	28	URHEBER	KAUSALITÄT		0	-1	-1
36	8	1	4	25	SPASS	FEIER		0	-1	-1
36	8	1	5	13	KUGEL	QUADRAT	KREIS	0	338330000000075	4305
36	8	1	6	20	INFORMATION	INHALT		0	-1	-1
36	8	1	7	2	MASCHINE	APPARAT	PRODUKTION	0	241509999999963	4099
36	8	1	8	37	ANEKDOTE	WITZ	GESCHICHTE	0	196340000000037	3451
36	8	1	9	29	MANGEL	VERZICHT		0	-1	-1
36	8	1	10	23	SÄNGER	KÜNSTLER	OPER	0	340730000000075	4023
36	8	1	11	21	DEMOKRATIE	SYSTEM	PRÄSIDENT	0	669530000000075	12023
36	8	1	12	14	STERN	WEIHNACHTEN	MOND	0	641530000000075	6911
36	8	1	13	4	STURM	WINDHAUCH	WIND	0	250690000000037	2959
36	8	1	14	38	FÄHIGKEIT	VERANLAGUNG	FERTIGKEIT	0	212730000000075	3885
36	8	1	15	39	SCHAMGEFÜHL	KÖRPER	ANGST	0	364119999999925	4309
36	8	1	16	16	VOGEL	KATZE	FISCH	0	7920.5	8755
36	8	1	17	22	LÖSUNG	PROBLEM	ZIEL	0	674340000000037	7463
36	8	1	18	9	FORM	KREIS		0	-1	-1
36	8	1	19	19	ERDE	STEIN	LUFT	0	4911.5	5871
36	8	1	20	7	ZEITUNG	DRUCK	JOURNALIST	0	619940000000037	10031
36	8	1	21	3	STILLE	EINSAMKEIT	RUHE	0	4949.5	5519
36	8	1	22	30	BEGRIFF	BEDEUTUNG		0	-1	-1
36	8	1	23	36	RÜCKSCHRITT	VERGANGENHEIT	FORTSCHRITT	0	1479.5	4447
36	8	1	24	18	TRINKSPRUCH	SPRICHWORT	REDEWENDUNG	0	104154000000004	13567
36	8	1	25	8	BARGELD	WERT		0	-1	-1
36	8	1	26	34	EMPFEHLUNG	RAT		0	-1	-1
36	8	1	27	17	STAUB	SAUBERKEIT		0	-1	-1
36	8	1	28	5	BERUF	ANERKENNUNG		0	-1	-1
36	8	1	29	15	BECHER	KAFFEE	TRINK	0	201140000000037	2819
36	8	1	30	12	NUTZEN	KOSTEN	KOSTEN	1	6470.5	7551
36	8	1	31	11	GEHIRN	BEWUSSTSEIN	FUNKTION	0	257530000000075	4327
36	8	1	32	10	ABSPRACHE	VERTRAG		0	-1	-1
36	8	1	33	40	PUPPE	KIND	SPIELZEUG	0	196740000000037	3407
36	8	1	34	32	EINGEBUNG	IDEE		0	-1	-1
36	8	1	35	33	RÜSTUNG	ANGRIFF	SCHWERT	0	309540000000037	7439
36	8	1	36	1	PELZ	FUCHS	WOLF	0	196740000000037	2589
36	8	1	37	35	FIGUR	BRETT		0	-1	-1
36	8	1	38	6	CHAOS	STRUKTUR	ORDNUNG	0	157540000000037	2671
36	8	1	39	31	NÄSSE	GEWITTER		0	-1	-1
36	8	1	40	26	SKLAVE	KÖNIG	DIENER	0	463940000000037	5425
