## Supplementary material for "Vast amounts of encoded items nullify but do not reverse the effect of sleep on declarative memory": Dataset: PAL_36_2_3.xlsx

### Sheet: Tabelle1
VP_Nr	Block	VersioN	counter	pair_code	cue	correct_answer	answer	accuracy	reactiontime1	reactiontime2
36	1	10	1	27	MONSTER	MUT		0	-1	-1
36	1	10	2	12	ZENTIMETER	METER	METER	1	1326.5	1935
36	1	10	3	8	UMARMUNG	INTEGRATION	ZUNEIGUNG	0	2343.8	3415
36	1	10	4	19	DROGE	VERHEIMLICHUNG	CANNABIS	0	3975.8	6319
36	1	10	5	34	VERDROSSENHEIT	RESIGNATION		0	-1	-1
36	1	10	6	18	FASCHIST	IDEOLOGIE	NAZI	0	1607.6	2559
36	1	10	7	40	PEITSCHE	MISSHANDLUNG	FOLTER	0	5439.6	6255
36	1	10	8	20	SPIRALE	FRUCHTBARKEIT	VERHÜTUNG	0	1391.8	3549
36	1	10	9	23	SCHNORCHEL	ATLANTIK	TAUCHEN	0	1673.9	3849
36	1	10	10	15	PATIENT	THERAPIE	BEHANDLUNG	0	3055.8	4459
36	1	10	11	14	ZUSAMMENHANG	VORZEICHEN		0	-1	-1
36	1	10	12	29	ZUSPITZUNG	PUNKT	SPITZE	0	3999.8	4863
36	1	10	13	33	OPERATION	KOMA		0	3519.8	5887
36	1	10	14	25	PARADIES	MENSCH	HIMMEL	0	3927.8	5015
36	1	10	15	1	PROGNOSE	GEWISSHEIT		0	-1	-1
36	1	10	16	39	ERMORDUNG	GESTÄNDNIS		0	-1	-1
36	1	10	17	32	SCHIFFBRUCH	UNGLÜCKSFALL		0	-1	-1
36	1	10	18	37	NEUROSE	PSYCHOLOGIE		0	-1	-1
36	1	10	19	16	STRICH	SKIZZE		0	453810000000001	7103
36	1	10	20	26	POLITIKER	ZUVERSICHT	DEMOKRATIE	0	468789999999999	6727
36	1	10	21	9	VOLK	GEMEINDE	REICH	0	5823.7	6887
36	1	10	22	11	DIREKTOR	GESCHÄFT	CHEF	0	1748.3	2367
36	1	10	23	38	REDAKTEUR	KORRESPONDENZ		0	-1	-1
36	1	10	24	6	ABSCHLUSS	PROJEKT	ENDE	0	2839.5	3369
36	1	10	25	21	ELITE	VERMÖGEN		0	-1	-1
36	1	10	26	2	KAMERADSCHAFT	PARTNER	VERTRAUEN	0	2387	3699
36	1	10	27	35	VERLAUF	ENDUNG		0	-1	-1
36	1	10	28	31	SAMT	STOFF	SEIDE	0	239189999999999	3247
36	1	10	29	22	LIEGE	VERANDA	SCHLAF	0	1911.7	2887
36	1	10	30	4	FAHRT	AUTOBAHN	ZUG	0	335979999999999	3951
36	1	10	31	10	MAGEN	RESTAURANT	VERDAUUNG	0	316779999999999	4855
36	1	10	32	7	LOYALITÄT	BRUDER		0	-1	-1
36	1	10	33	5	ANZUG	BÖRSE	KLEID	0	611179999999999	6703
36	1	10	34	17	KÄFER	RUINE		0	-1	-1
36	1	10	35	3	LINIE	BUS		0	-1	-1
36	1	10	36	24	MAKEL	SELBSTBEWUSSTSEIN	PERFEKT	0	712170000000001	8065
36	1	10	37	28	ANKÜNDIGUNG	EXAMEN		0	-1	-1
36	1	10	38	30	PASSION	ORGASMUS	ORGASMUS	1	7451	9447
36	1	10	39	13	GENAUIGKEIT	AUFMERKSAMKEIT		0	-1	-1
36	1	10	40	36	GESCHLECHT	MANN	MÄNNLICH	0	2761.5	9083
36	2	11	1	16	TRAKTOR	LENKSTANGE	LENKSTANGE	1	335380000000005	7730
36	2	11	2	22	KARTE	HINDERNIS		0	-1	-1
36	2	11	3	34	SYMBOL	WAPPEN	ZEICHEN	0	160780000000005	2344
36	2	11	4	8	REKORD	ARBEITSLOSIGKEIT		0	-1	-1
36	2	11	5	33	STURZ	REGIERUNG	SCHMERZ	0	182380000000005	2744
36	2	11	6	19	BEGNADIGUNG	DROHUNG	VERGEBUNG	0	234389999999991	3553
36	2	11	7	21	GANS	ENTE	GANTER	0	142230000000005	2223
36	2	11	8	12	ATOM	MOLEKÜL	MOLEKÜL	1	113589999999991	2768
36	2	11	9	37	HIRTE	SCHAF	SCHAF	1	1160	1669
36	2	11	10	5	INSTITUTION	ABTEILUNG		0	-1	-1
36	2	11	11	28	VERSEUCHUNG	RATTE		0	-1	-1
36	2	11	12	26	HAND	GESTE		0	667980000000005	9024
36	2	11	13	11	SCHEIDUNG	INSTABILITÄT	TRENNUNG	0	286289999999991	4120
36	2	11	14	10	ZULASSUNG	NACHWEIS		0	-1	-1
36	2	11	15	27	DOLCH	STICH	TOD	0	2392	2963
36	2	11	16	17	HANDSCHRIFT	BUCHSTABE		0	-1	-1
36	2	11	17	15	ATTRAKTION	WELTWUNDER		0	-1	-1
36	2	11	18	31	KOPPEL	STIER	PFERD	0	1208	2845
36	2	11	19	38	WEG	WILLE	ZIEL	0	1891	2630
36	2	11	20	14	LEISTUNG	PROVISION	ENERGIE	0	174789999999991	2556
36	2	11	21	29	BUDE	KÜHLSCHRANK		0	-1	-1
36	2	11	22	6	AMATEUR	HOBBY	PROFI	0	149080000000005	2180
36	2	11	23	20	VATERUNSER	RELIGION	GLAUBE	0	908589999999991	10054
36	2	11	24	4	MEDAILLE	WETTBEWERB	SIEG	0	1992	2488
36	2	11	25	40	WIND	ELEMENT	GEWITTER	0	6088	7200
36	2	11	26	2	UNTAUGLICHKEIT	FAHRER		0	-1	-1
36	2	11	27	1	SCHALTER	FLUGHAFEN	EIN	0	548589999999991	6558
36	2	11	28	7	BODEN	FUND	GRAS	0	6864	7976
36	2	11	29	3	COMPUTER	ZEITVERTREIB		0	-1	-1
36	2	11	30	39	GEWINNUNG	WERBER		0	-1	-1
36	2	11	31	24	AUSSCHAU	GIPFEL		0	2384	3809
36	2	11	32	13	FEHLTRITT	VERANTWORTUNG	FREMDGEHEN	0	269389999999991	4494
36	2	11	33	23	KATEGORIE	GÜLTIGKEIT		0	-1	-1
36	2	11	34	35	BEHANDLUNG	MANDEL	GENESUNG	0	2440	4520
36	2	11	35	9	WAHL	GREMIUM	DEMOKRATIE	0	2040	3579
36	2	11	36	18	TREIBSTOFF	KILOMETER	DIESEL	0	262680000000005	3524
36	2	11	37	36	WALZER	GALA	TANZ	0	6061.5	8096
36	2	11	38	32	KRAMPF	BEIN	ÜBERLASTUNG	0	3719	5183
36	2	11	39	30	STRATEGIE	NÄHERUNG		0	-1	-1
36	2	11	40	25	PHILOSOPHIE	SINN		0	-1	-1
36	3	12	1	17	BEGRÜNDER	PRÄSIDENT		0	-1	-1
36	3	12	2	14	SCHLAFWANDELN	UNWIRKLICHKEIT	TRÄUMEN	0	377760000000009	5399
36	3	12	3	22	PARTEI	ABSTIMMUNG	DEMOKRATIE	0	237570000000019	4323
36	3	12	4	34	BLEI	STAHL	EISEN	0	1559	2415
36	3	12	5	27	BEEINFLUSSUNG	VERMARKTUNG		0	-1	-1
36	3	12	6	24	ALARM	ÜBUNG	NOTFALL	0	245270000000019	3619
36	3	12	7	6	SCHLACHTUNG	SCHWEIN		0	-1	-1
36	3	12	8	40	KERZE	DOCHT	WACHS	0	1511	4047
36	3	12	9	25	BESTATTUNG	SELBSTMORD	GRAB	0	660589999999991	11415
36	3	12	10	31	REICH	PROFIT	ARM	0	233829999999981	2607
36	3	12	11	35	NOTLAGE	DILEMMA		0	-1	-1
36	3	12	12	39	ORDNUNG	ZUCHT		0	-1	-1
36	3	12	13	33	ERÖFFNUNG	GRÜNDUNG		0	-1	-1
36	3	12	14	8	KARTELL	KONSENS		0	-1	-1
36	3	12	15	37	INVESTITION	KONZERN		0	-1	-1
36	3	12	16	26	EVOLUTION	ERWEITERUNG		0	-1	-1
36	3	12	17	9	ADER	GESTEIN	BLUT	0	153520000000019	2055
36	3	12	18	28	UNSTERBLICHKEIT	AUFERSTEHUNG	GOTT	0	2727	3359
36	3	12	19	15	VERHAFTUNG	KLINGE		0	-1	-1
36	3	12	20	18	PARTY	THEKE		0	-1	-1
36	3	12	21	36	EINSPARUNG	RECHNUNG		0	-1	-1
36	3	12	22	7	HIRN	STUDIE	GEDANKE	0	3360	4376
36	3	12	23	3	BEIFALL	APPLAUS	APPLAUS	1	1679	4903
36	3	12	24	10	ZAUBERKÜNSTLER	TRICK	WIRKLICHKEIT	0	593520000000019	11103
36	3	12	25	1	EMPFINDUNG	GELASSENHEIT		0	-1	-1
36	3	12	26	19	BAHNSTEIG	ANPASSUNG		0	-1	-1
36	3	12	27	5	BINDUNG	BABY		0	-1	-1
36	3	12	28	20	HORN	WARNUNG		0	-1	-1
36	3	12	29	16	FREUNDIN	ZÄRTLICHKEIT	FREUND	0	293060000000009	4871
36	3	12	30	38	ABEND	MORGEN		0	-1	-1
36	3	12	31	21	LIKÖR	SEKT		0	-1	-1
36	3	12	32	32	KOORDINATION	HANDHABUNG	KONDITION	0	2127	3832
36	3	12	33	13	STAAT	UNTERSTÜTZUNG		0	-1	-1
36	3	12	34	30	DORF	ISOLATION		0	-1	-1
36	3	12	35	12	HÖLLE	MYTHOS	HIMMEL	0	150939999999991	2328
36	3	12	36	4	KLOSTER	EINSCHRÄNKUNG	RELIGION	0	304170000000019	10762
36	3	12	37	11	PROGRAMM	KINO		0	-1	-1
36	3	12	38	2	GENIE	MATHEMATIK	IDIOT	0	1751	2535
36	3	12	39	29	MOTOR	INDUSTRIALISIERUNG		0	-1	-1
36	3	12	40	23	JUGEND	SCHWIMMBAD		0	-1	-1
36	4	13	1	15	VERBRÜDERUNG	ENTSCHULDIGUNG		0	-1	-1
36	4	13	2	31	TEICH	ÜBERSCHWEMMUNG	DAMM	0	225529999999981	3271
36	4	13	3	19	INSEL	URLAUBER	EINSAMKEIT	0	255129999999981	3879
36	4	13	4	18	BEWERTUNG	KELLNERIN		0	-1	-1
36	4	13	5	28	NACHRICHT	GEBURTSTAG	POST	0	376729999999981	4407
36	4	13	6	33	SENDER	NOTIZ		0	-1	-1
36	4	13	7	13	ZAHLUNG	QUITTUNG		0	-1	-1
36	4	13	8	1	WAHNSINN	ANSTALT		0	-1	-1
36	4	13	9	2	PARK	VEGETATION	WIESE	0	456729999999981	5591
36	4	13	10	16	TRAINING	PULS	ERFOLG	0	475129999999981	5727
36	4	13	11	21	REVOLUTION	WIDERSTAND		0	-1	-1
36	4	13	12	39	FREILASSUNG	AUFENTHALT		0	-1	-1
36	4	13	13	7	KRANZ	NEST		0	-1	-1
36	4	13	14	38	SUBMISSION	ERNIEDRIGUNG		0	-1	-1
36	4	13	15	30	HASS	GEFECHT		0	122329999999981	6223
36	4	13	16	24	ENTSCHLOSSENHEIT	DURCHSETZUNG		0	-1	-1
36	4	13	17	25	GERICHTSHOF	UNWAHRHEIT	RICHTER	0	360729999999981	4863
36	4	13	18	10	MILCH	KÄSE	KUH	0	148589999999991	2415
36	4	13	19	22	WIEDERHERSTELLUNG	VERSCHLECHTERUNG		0	-1	-1
36	4	13	20	12	TRAINER	STIL		0	-1	-1
36	4	13	21	9	STALL	KUH	VIEH	0	715129999999981	7911
36	4	13	22	5	AUFTAKT	SPIEL		0	-1	-1
36	4	13	23	8	BEWUNDERUNG	SCHÖNHEIT		0	-1	-1
36	4	13	24	4	SPRECHER	AUFRUF		0	-1	-1
36	4	13	25	40	REGENSCHIRM	BEDARF		0	-1	-1
36	4	13	26	20	ZAHL	PHYSIK	ZIFFER	0	197979999999981	3059
36	4	13	27	11	DOKUMENT	BESCHEINIGUNG		0	-1	-1
36	4	13	28	35	ZUCKER	SPEISE	BLUT	0	362310000000009	8619
36	4	13	29	36	KLEINIGKEIT	WAAGE		0	-1	-1
36	4	13	30	6	BEGEISTERUNG	GEFÜHL		0	-1	-1
36	4	13	31	29	KONJUNKTUR	DIAGNOSE	AUFSCHWUNG	0	169629999999981	3811
36	4	13	32	14	MUSIK	OPER	CHOR	0	361310000000009	7879
36	4	13	33	17	WAFFE	KRIEG	SCHUS	0	251129999999981	3863
36	4	13	34	27	SUBSTANZ	SEELE		0	-1	-1
36	4	13	35	26	KUNSTWERK	AUFMACHUNG		0	-1	-1
36	4	13	36	37	FLAMME	LEUCHTE	HERD	0	169770000000019	3863
36	4	13	37	32	KLEIDERSCHRANK	HANDSCHUH		0	328710000000009	5040
36	4	13	38	23	STREIK	KONFLIKT		0	-1	-1
36	4	13	39	3	OZEAN	KRABBE	TIEFE	0	281029999999981	4191
36	4	13	40	34	FRAU	BLUSE	MANN	0	267089999999991	5607
36	5	14	1	9	INTENSIVSTATION	KRANKENHAUS		0	-1	-1
36	5	14	2	29	FAUST	GEWALT	SCHLAG	0	3079.5	4009
36	5	14	3	16	FREUNDSCHAFT	GEFÄHRTE		0	-1	-1
36	5	14	4	10	SCHMUGGEL	IMPORT		0	230979999999981	3223
36	5	14	5	24	VATER	VORBILD	SOHN	0	378059999999963	5185
36	5	14	6	40	LEBER	ORGAN	ORGAN	1	6957.5	7693
36	5	14	7	20	ERKLÄRUNG	WISSENSCHAFT		0	-1	-1
36	5	14	8	3	IDIOT	UNSINN	GENIE	0	454159999999963	5637
36	5	14	9	8	EXPERIMENT	UNTERSUCHUNG		0	-1	-1
36	5	14	10	34	NACHBARSCHAFT	HECKE		0	-1	-1
36	5	14	11	30	DIAKONIE	VERSORGUNG		0	-1	-1
36	5	14	12	28	SCHLÄGER	KRIMINALITÄT		0	-1	-1
36	5	14	13	31	TOD	NOTWEHR	TOTSCHLAG	0	698159999999963	8591
36	5	14	14	25	FRIEDEN	ALLIANZ	KRIEG	0	466329999999981	5703
36	5	14	15	21	UNABHÄNGIGKEIT	SELBSTBESTIMMUNG		0	-1	-1
36	5	14	16	12	UNHEIL	ALPTRAUM		0	-1	-1
36	5	14	17	32	SCHLUSSFOLGERUNG	KONSEQUENZ		0	-1	-1
36	5	14	18	2	SOLO	MUSIKINSTRUMENT	MUSIKINSTRUMENT	1	607859999999963	9111
36	5	14	19	13	URLAUB	AUSFALL	ARBEIT	0	6457.5	9817
36	5	14	20	37	PARLAMENT	KANZLER		0	-1	-1
36	5	14	21	33	KNOBLAUCH	VAMPIR	VAMPIR	1	157579999999981	2625
36	5	14	22	35	LIST	NAZI		0	217540000000037	5113
36	5	14	23	5	GANG	TOR		0	-1	-1
36	5	14	24	6	LIMIT	MAXIMUM	GRENZE	0	5766.5	6739
36	5	14	25	27	HINDERUNG	SIEGEL		0	-1	-1
36	5	14	26	11	PRÄDIKAT	PRIMA		0	-1	-1
36	5	14	27	18	KONFRONTATION	RACHE		0	-1	-1
36	5	14	28	7	VORBEREITUNG	VERÖFFENTLICHUNG		0	-1	-1
36	5	14	29	1	GEMEINSCHAFT	ZUSAMMENARBEIT	GRUPE	0	397140000000037	4875
36	5	14	30	15	LAMM	MITTAGESSEN	MITTAGESSEN	1	325970000000019	6127
36	5	14	31	38	ZELT	ZIRKUS	CAMPINGPLATZ	0	449529999999981	6207
36	5	14	32	19	MINIMUM	NOTWENDIGKEIT	MAXIMUM	0	119940000000037	2479
36	5	14	33	26	RASSE	NATIONALIST		0	-1	-1
36	5	14	34	17	TECHNOLOGIE	GEHIRNWÄSCHE	MÖGLICHKEIT	0	300490000000037	4711
36	5	14	35	23	FLÜCHTLING	ASYL		0	-1	-1
36	5	14	36	14	WANGE	CHRIST	CHRISTENTUM	0	4853.5	7005
36	5	14	37	36	SÄUFER	WIRT	ALKOHOL	0	367129999999981	4903
36	5	14	38	4	INFLATION	ENTWERTUNG		0	-1	-1
36	5	14	39	39	GESELLSCHAFT	EINHEIT	KAPITAL	0	323409999999963	4325
36	5	14	40	22	AUTOR	ERFINDUNG	BUCH	0	153490000000037	2015
36	6	15	1	28	BILD	FOTO	ZEITUNG	0	148459999999963	2260
36	6	15	2	19	ARBEITER	EINKOMMEN	CHEF	0	409379999999981	4623
36	6	15	3	38	GEGNER	WAFFENSTILLSTAND	VERBÜNDETER	0	984759999999963	11603
36	6	15	4	21	AUSEINANDERSETZUNG	ÜBERLEGUNG		0	-1	-1
36	6	15	5	24	AKTEUR	DRAMATIK	SCHAUSPIELER	0	300759999999963	4547
36	6	15	6	20	REGENBOGEN	FARBE	FABRNE	1	229140000000037	3219
36	6	15	7	33	TAGEBUCH	BIOGRAPHIE	MÄDCHEN	0	563159999999963	6983
36	6	15	8	17	KOOPERATION	MITHILFE		0	-1	-1
36	6	15	9	10	ZOO	BÄR	BÄR	1	241559999999963	3551
36	6	15	10	32	FORMEL	BERECHNUNG	MATHEMATIK	0	622340000000037	8103
36	6	15	11	11	SCHÄTZUNG	SPEKULATION		0	-1	-1
36	6	15	12	3	VORSTAND	LEITER	UNTERNEHMEN	0	523159999999963	7119
36	6	15	13	23	OPPOSITION	VERWEIGERUNG	DEMOKRATIE	0	315140000000037	8479
36	6	15	14	29	INTERVENTION	STREIT		0	-1	-1
36	6	15	15	9	SUBKULTUR	UNTERGRUND		0	-1	-1
36	6	15	16	39	DESSERT	HONIG	HONIG	1	288740000000037	3711
36	6	15	17	8	GELIEBTE	GEHEIMNIS	AFFÄRE	0	283490000000037	4735
36	6	15	18	2	UNTERSCHRIFT	FORMULAR	SIGNATUR	0	189559999999963	3507
36	6	15	19	15	TRITT	SOHLE		0	-1	-1
36	6	15	20	4	BRILLE	KRAWATTE	GLAS	0	365540000000037	4111
36	6	15	21	13	WANDEL	ZWISCHENZEIT		0	-1	-1
36	6	15	22	36	INFORMATIK	PROGRAMMIERUNG		0	-1	-1
36	6	15	23	14	REGIME	ZERSCHLAGUNG	DIKTATUR	0	504420000000019	10409
36	6	15	24	40	BEARBEITUNG	HONORAR		0	-1	-1
36	6	15	25	30	ERDBALL	WELTKARTE		0	-1	-1
36	6	15	26	5	STÜTZE	BEGLEITER	KRÜCKE	0	276540000000037	5773
36	6	15	27	12	TECHNIKER	INGENIEUR		0	431140000000037	5565
36	6	15	28	35	GOTT	VEREHRUNG	RELIGION	0	596159999999963	11073
36	6	15	29	18	ERNÄHRUNG	EIWEIß		0	-1	-1
36	6	15	30	31	ERMITTLUNG	SCHULD		0	-1	-1
36	6	15	31	27	KUNST	ARTIST		0	-1	-1
36	6	15	32	22	STROH	WALDBRAND	STALL	0	281540000000037	4071
36	6	15	33	1	PYRAMIDE	ARCHITEKTUR	PHARAO	0	146359999999963	2815
36	6	15	34	7	DONNER	BLITZ	BLITZ	1	248759999999963	3315
36	6	15	35	25	DRECK	VERUNREINIGUNG		0	-1	-1
36	6	15	36	6	MANDANT	RECHT	VERTEIDIGER	0	238959999999963	4349
36	6	15	37	34	PATRIOTISMUS	EXTREMISMUS		0	-1	-1
36	6	15	38	16	SONNE	GRAD	MOND	0	1414	1847
36	6	15	39	37	BEFRAGUNG	MEHRHEIT		0	-1	-1
36	6	15	40	26	POLIZEI	EINSATZ		0	-1	-1
36	7	16	1	31	EXEKUTION	ERSCHIEßUNG	TODESSTRAFE	0	252479999999981	5244
36	7	16	2	18	ASSISTENT	PROFESSION	GESCHÄFTSFÜHRER	0	573579999999981	9591
36	7	16	3	5	NATION	EINIGKEIT		0	-1	-1
36	7	16	4	38	PRIESTER	KATHEDRALE	KIRCHE	0	377909999999963	4786
36	7	16	5	8	BEFUGNIS	ERMÄCHTIGUNG		0	-1	-1
36	7	16	6	33	VERGÜTUNG	GELD	LOHN	0	305570000000019	3647
36	7	16	7	37	MÖRDER	SÜNDE	TOTSCHLAG	0	262370000000019	5535
36	7	16	8	13	JOURNALIST	PRESSEFREIHEIT	ZEITUNG	0	804679999999981	8830
36	7	16	9	16	BIRKE	LAUB	EICHE	0	142379999999981	1919
36	7	16	10	27	ROUTE	HEIMWEG		0	-1	-1
36	7	16	11	2	GEFAHR	HAI	ANGST	0	157879999999981	2149
36	7	16	12	24	MODE	HOSE		0	-1	-1
36	7	16	13	20	ANLAGE	RENDITE		0	-1	-1
36	7	16	14	21	RANG	HIERARCHIE		0	-1	-1
36	7	16	15	35	FREUDE	LUST		0	270379999999981	3575
36	7	16	16	3	SEE	WASSER		0	-1	-1
36	7	16	17	30	AUSKUNFT	PROPAGANDA		0	-1	-1
36	7	16	18	7	KOMMENTAR	PRESSE		0	-1	-1
36	7	16	19	34	STUDENT	KLAUSUR	UNIVERSITÄT	0	224679999999981	5110
36	7	16	20	12	KAPITALISMUS	KOMMUNISMUS		0	-1	-1
36	7	16	21	14	KOCH	OFEN	RESTAURANT	0	254470000000019	4304
36	7	16	22	6	BEVÖLKERUNG	MASSE		0	-1	-1
36	7	16	23	15	VISUM	TOURISMUS	URLAUB	0	238009999999963	3579
36	7	16	24	28	BOOT	MATROSE	SEGEL	0	330270000000019	5574
36	7	16	25	23	BOSS	HEMD	HEMD	1	246379999999981	4879
36	7	16	26	40	VIRUS	ERREGER	KRANKHEIT	0	203979999999981	4191
36	7	16	27	19	AFFÄRE	PARTNERSCHAFT	GELIEBTE	0	243970000000019	4143
36	7	16	28	1	BEHÖRDE	KÜNDIGUNG		0	-1	-1
36	7	16	29	9	SCHNITT	FILM		0	-1	-1
36	7	16	30	39	FLIRT	ROMANTIK		0	114797000000002	15322
36	7	16	31	10	FLÄCHE	ZENTRUM	QUADRATMETER	0	271679999999981	5012
36	7	16	32	26	PUBLIKUM	ZUSCHAUER	AUDITORIUM	0	255609999999963	4975
36	7	16	33	36	BOMBE	TERRORIST	ATTENTAT	0	219979999999981	4167
36	7	16	34	17	JUSTIZ	GLAUBWÜRDIGKEIT		0	-1	-1
36	7	16	35	32	BAUER	FARM		0	-1	-1
36	7	16	36	29	GERICHT	VERHANDLUNG	ANHÖRUNG	0	851979999999981	9679
36	7	16	37	25	CHARAKTER	OFFENHEIT		0	-1	-1
36	7	16	38	4	UNRECHT	BENACHTEILIGUNG		0	-1	-1
36	7	16	39	11	PHASE	STADIUM		0	-1	-1
36	7	16	40	22	DIREKTION	BESCHLUSS		0	-1	-1
36	8	1	1	17	STAUB	SAUBERKEIT	KORN	0	123590000000037	1779
36	8	1	2	29	MANGEL	VERZICHT		0	-1	-1
36	8	1	3	20	INFORMATION	INHALT		0	-1	-1
36	8	1	4	32	EINGEBUNG	IDEE		0	-1	-1
36	8	1	5	15	BECHER	KAFFEE	GLAS	0	251169999999925	3009
36	8	1	6	40	PUPPE	KIND	SPIELZEUG	0	194190000000037	3381
36	8	1	7	10	ABSPRACHE	VERTRAG		0	-1	-1
36	8	1	8	34	EMPFEHLUNG	RAT		0	-1	-1
36	8	1	9	23	SÄNGER	KÜNSTLER	KONZERT	0	272590000000037	3741
36	8	1	10	30	BEGRIFF	BEDEUTUNG		0	-1	-1
36	8	1	11	39	SCHAMGEFÜHL	KÖRPER		0	-1	-1
36	8	1	12	11	GEHIRN	BEWUSSTSEIN	KOPF	0	213590000000037	2631
36	8	1	13	19	ERDE	STEIN	GRAS	0	550490000000037	6391
36	8	1	14	7	ZEITUNG	DRUCK		0	-1	-1
36	8	1	15	2	MASCHINE	APPARAT		0	-1	-1
36	8	1	16	6	CHAOS	STRUKTUR	SYSTEM	0	304280000000075	4543
36	8	1	17	31	NÄSSE	GEWITTER		0	-1	-1
36	8	1	18	28	URHEBER	KAUSALITÄT		0	-1	-1
36	8	1	19	1	PELZ	FUCHS		0	-1	-1
36	8	1	20	26	SKLAVE	KÖNIG	DIENER	0	264769999999925	3654
36	8	1	21	9	FORM	KREIS	QUADRAT	0	259390000000037	4706
36	8	1	22	36	RÜCKSCHRITT	VERGANGENHEIT		0	-1	-1
36	8	1	23	38	FÄHIGKEIT	VERANLAGUNG	FERTIGKEIT	0	2644	4500
36	8	1	24	27	GRUNDRECHT	VERFASSUNG		0	-1	-1
36	8	1	25	8	BARGELD	WERT	BANK	0	428640000000037	4807
36	8	1	26	5	BERUF	ANERKENNUNG		0	-1	-1
36	8	1	27	13	KUGEL	QUADRAT		0	352790000000037	4860
36	8	1	28	21	DEMOKRATIE	SYSTEM	PRÖSIDENT	0	408930000000075	5794
36	8	1	29	22	LÖSUNG	PROBLEM	ALTERNATIVE	0	241569999999925	3954
36	8	1	30	3	STILLE	EINSAMKEIT		0	335519999999925	4901
36	8	1	31	24	BEDÜRFNIS	WERBUNG		0	-1	-1
36	8	1	32	4	STURM	WINDHAUCH		0	-1	-1
36	8	1	33	16	VOGEL	KATZE	FISCH	0	321369999999925	9062
36	8	1	34	18	TRINKSPRUCH	SPRICHWORT		0	-1	-1
36	8	1	35	33	RÜSTUNG	ANGRIFF	SCHWERT	0	148669999999925	2679
36	8	1	36	37	ANEKDOTE	WITZ	ERZÄHLUNG	0	221490000000037	3879
36	8	1	37	12	NUTZEN	KOSTEN	KOSTEN	1	326290000000037	3974
36	8	1	38	25	SPASS	FEIER		0	-1	-1
36	8	1	39	14	STERN	WEIHNACHTEN		0	-1	-1
36	8	1	40	35	FIGUR	BRETT	WÜRFEL	0	655990000000037	7960
