## Supplementary material for "Vast amounts of encoded items nullify but do not reverse the effect of sleep on declarative memory": Dataset: PAL_37_1_2.xlsx

### Sheet: Sheet1
VP_Nr	Block	VersioN	counter	pair_code	cue	correct_answer	answer	accuracy	reactiontime1	reactiontime2
37	1	16	1	27	ROUTE	HEIMWEG	STRECKE	0	14477.9	17078
37	1	16	2	12	KAPITALISMUS	KOMMUNISMUS	KOMMUNISMUS	1	1228.7	5327
37	1	16	3	40	VIRUS	ERREGER	KRANKHEIT	0	5135.3	13829
37	1	16	4	24	MODE	HOSE	HOSE	1	122460000000001	1961
37	1	16	5	39	FLIRT	ROMANTIK	HERZ	0	5751.8	16568
37	1	16	6	22	DIREKTION	BESCHLUSS	INSTIT	0	15078.9	20001
37	1	16	7	18	ASSISTENT	PROFESSION	PROFESSOR	0	928999999999942	4804
37	1	16	8	37	MÖRDER	SÜNDE		0	-1	-1
37	1	16	9	30	AUSKUNFT	PROPAGANDA	INFORMATION	0	8336	10608
37	1	16	10	33	VERGÜTUNG	GELD	ENTGELT	0	2199	4591
37	1	16	11	25	CHARAKTER	OFFENHEIT	CHARISMA	0	785579999999999	10080
37	1	16	12	3	SEE	WASSER	MEER	0	123160000000001	1968
37	1	16	13	29	GERICHT	VERHANDLUNG	URTEIL	0	460779999999999	6347
37	1	16	14	16	BIRKE	LAUB	PAPPEL	0	7004	10532
37	1	16	15	10	FLÄCHE	ZENTRUM	BANK	0	7640	8520
37	1	16	16	34	STUDENT	KLAUSUR	PROFESSOR	0	390379999999999	6368
37	1	16	17	23	BOSS	HEMD	HEMD	1	2056	3528
37	1	16	18	2	GEFAHR	HAI	ACHTUNG	0	3880	4848
37	1	16	19	13	JOURNALIST	PRESSEFREIHEIT	MEINUNGSFREIHEIT	0	606379999999999	10304
37	1	16	20	28	BOOT	MATROSE		0	797560000000001	11856
37	1	16	21	36	BOMBE	TERRORIST	TERRORIST	1	158379999999999	5016
37	1	16	22	20	ANLAGE	RENDITE		0	-1	-1
37	1	16	23	21	RANG	HIERARCHIE	HIERARCHIE	1	4848	9395
37	1	16	24	19	AFFÄRE	PARTNERSCHAFT	BEZIEHUNG	0	6504.5	10772
37	1	16	25	6	BEVÖLKERUNG	MASSE	MASSE	1	2695	5391
37	1	16	26	9	SCHNITT	FILM		0	-1	-1
37	1	16	27	15	VISUM	TOURISMUS		0	-1	-1
37	1	16	28	4	UNRECHT	BENACHTEILIGUNG	GLEICHBERECHTIGUNG	0	8709	12760
37	1	16	29	31	EXEKUTION	ERSCHIEßUNG	VOLLSTRECKUNG	0	10248	13064
37	1	16	30	38	PRIESTER	KATHEDRALE	KATHEDRALE	1	451129999999999	8048
37	1	16	31	5	NATION	EINIGKEIT		0	-1	-1
37	1	16	32	17	JUSTIZ	GLAUBWÜRDIGKEIT	VOLLZUG	0	6840	9536
37	1	16	33	26	PUBLIKUM	ZUSCHAUER		0	-1	-1
37	1	16	34	32	BAUER	FARM		0	-1	-1
37	1	16	35	35	FREUDE	LUST		0	-1	-1
37	1	16	36	7	KOMMENTAR	PRESSE		0	-1	-1
37	1	16	37	1	BEHÖRDE	KÜNDIGUNG		0	-1	-1
37	1	16	38	8	BEFUGNIS	ERMÄCHTIGUNG		0	-1	-1
37	1	16	39	11	PHASE	STADIUM		0	-1	-1
37	1	16	40	14	KOCH	OFEN		0	-1	-1
37	2	15	1	6	MANDANT	RECHT	JUSTIZ	0	121151000000001	13491
37	2	15	2	7	DONNER	BLITZ	REGEN	0	511110000000009	6559
37	2	15	3	1	PYRAMIDE	ARCHITEKTUR	ARCHITEKTUR	1	195889999999991	5983
37	2	15	4	28	BILD	FOTO	FOTO	1	379110000000009	5615
37	2	15	5	9	SUBKULTUR	UNTERGRUND	UNTERGRUND	1	439889999999991	7855
37	2	15	6	2	UNTERSCHRIFT	FORMULAR		0	-1	-1
37	2	15	7	13	WANDEL	ZWISCHENZEIT		0	-1	-1
37	2	15	8	32	FORMEL	BERECHNUNG	BERECHNUNG	1	212689999999991	6695
37	2	15	9	3	VORSTAND	LEITER		0	-1	-1
37	2	15	10	39	DESSERT	HONIG	SÜS	0	839910000000009	20001
37	2	15	11	35	GOTT	VEREHRUNG	GLAUBE	0	111011000000001	19085
37	2	15	12	31	ERMITTLUNG	SCHULD		0	-1	-1
37	2	15	13	15	TRITT	SOHLE		0	-1	-1
37	2	15	14	34	PATRIOTISMUS	EXTREMISMUS	EXTREMISMUS	1	163010000000009	6719
37	2	15	15	19	ARBEITER	EINKOMMEN		0	-1	-1
37	2	15	16	29	INTERVENTION	STREIT	KONFLIKT	0	683889999999991	9511
37	2	15	17	24	AKTEUR	DRAMATIK		0	-1	-1
37	2	15	18	26	POLIZEI	EINSATZ		0	-1	-1
37	2	15	19	21	AUSEINANDERSETZUNG	ÜBERLEGUNG		0	-1	-1
37	2	15	20	20	REGENBOGEN	FARBE	FARBEN	1	347810000000009	5639
37	2	15	21	23	OPPOSITION	VERWEIGERUNG	PROTEST	0	612160000000009	8254
37	2	15	22	30	ERDBALL	WELTKARTE		0	-1	-1
37	2	15	23	4	BRILLE	KRAWATTE		0	-1	-1
37	2	15	24	27	KUNST	ARTIST		0	-1	-1
37	2	15	25	14	REGIME	ZERSCHLAGUNG		0	-1	-1
37	2	15	26	22	STROH	WALDBRAND		0	-1	-1
37	2	15	27	10	ZOO	BÄR	BÄR	1	16918.7	17945
37	2	15	28	25	DRECK	VERUNREINIGUNG		0	-1	-1
37	2	15	29	36	INFORMATIK	PROGRAMMIERUNG		0	-1	-1
37	2	15	30	11	SCHÄTZUNG	SPEKULATION		0	-1	-1
37	2	15	31	5	STÜTZE	BEGLEITER		0	-1	-1
37	2	15	32	18	ERNÄHRUNG	EIWEIß	EIWEIS	1	3175	13215
37	2	15	33	40	BEARBEITUNG	HONORAR		0	1159	4188
37	2	15	34	38	GEGNER	WAFFENSTILLSTAND		0	-1	-1
37	2	15	35	8	GELIEBTE	GEHEIMNIS		0	-1	-1
37	2	15	36	33	TAGEBUCH	BIOGRAPHIE		0	-1	-1
37	2	15	37	12	TECHNIKER	INGENIEUR		0	-1	-1
37	2	15	38	16	SONNE	GRAD		0	-1	-1
37	2	15	39	37	BEFRAGUNG	MEHRHEIT		0	-1	-1
37	2	15	40	17	KOOPERATION	MITHILFE		0	-1	-1
37	3	14	1	16	FREUNDSCHAFT	GEFÄHRTE		0	-1	-1
37	3	14	2	2	SOLO	MUSIKINSTRUMENT		0	-1	-1
37	3	14	3	8	EXPERIMENT	UNTERSUCHUNG		0	-1	-1
37	3	14	4	34	NACHBARSCHAFT	HECKE		0	-1	-1
37	3	14	5	39	GESELLSCHAFT	EINHEIT	EINHEIT	1	447110000000009	8927
37	3	14	6	15	LAMM	MITTAGESSEN		0	-1	-1
37	3	14	7	22	AUTOR	ERFINDUNG		0	-1	-1
37	3	14	8	12	UNHEIL	ALPTRAUM		0	-1	-1
37	3	14	9	31	TOD	NOTWEHR		0	-1	-1
37	3	14	10	13	URLAUB	AUSFALL		0	-1	-1
37	3	14	11	37	PARLAMENT	KANZLER		0	-1	-1
37	3	14	12	21	UNABHÄNGIGKEIT	SELBSTBESTIMMUNG		0	-1	-1
37	3	14	13	38	ZELT	ZIRKUS		0	-1	-1
37	3	14	14	6	LIMIT	MAXIMUM		0	-1	-1
37	3	14	15	32	SCHLUSSFOLGERUNG	KONSEQUENZ	KONSEQUENZ	1	267810000000009	7009
37	3	14	16	1	GEMEINSCHAFT	ZUSAMMENARBEIT		0	-1	-1
37	3	14	17	40	LEBER	ORGAN	ORGAN	1	165272999999998	18660
37	3	14	18	26	RASSE	NATIONALIST	NATIONALISMUS	0	615410000000009	11906
37	3	14	19	7	VORBEREITUNG	VERÖFFENTLICHUNG		0	-1	-1
37	3	14	20	30	DIAKONIE	VERSORGUNG		0	-1	-1
37	3	14	21	23	FLÜCHTLING	ASYL	ASYL	1	163020000000019	3127
37	3	14	22	9	INTENSIVSTATION	KRANKENHAUS	KRANKENHAUS	1	240970000000019	7386
37	3	14	23	27	HINDERUNG	SIEGEL		0	-1	-1
37	3	14	24	29	FAUST	GEWALT		0	-1	-1
37	3	14	25	24	VATER	VORBILD		0	-1	-1
37	3	14	26	17	TECHNOLOGIE	GEHIRNWÄSCHE	GEHIRNWÄSCHE	1	307010000000009	6550
37	3	14	27	36	SÄUFER	WIRT		0	-1	-1
37	3	14	28	10	SCHMUGGEL	IMPORT		0	-1	-1
37	3	14	29	19	MINIMUM	NOTWENDIGKEIT		0	-1	-1
37	3	14	30	3	IDIOT	UNSINN		0	-1	-1
37	3	14	31	35	LIST	NAZI	NAZI	1	288610000000009	4022
37	3	14	32	33	KNOBLAUCH	VAMPIR		0	-1	-1
37	3	14	33	11	PRÄDIKAT	PRIMA	VERGANGENHEIT	0	589510000000009	8783
37	3	14	34	28	SCHLÄGER	KRIMINALITÄT	BRUTALITÄT	0	878089999999991	14439
37	3	14	35	18	KONFRONTATION	RACHE	AUSEINANDERSETZUNG	0	111991000000001	16191
37	3	14	36	5	GANG	TOR		0	-1	-1
37	3	14	37	4	INFLATION	ENTWERTUNG	WERTMINDERUNG	0	551729999999981	13445
37	3	14	38	14	WANGE	CHRIST		0	-1	-1
37	3	14	39	20	ERKLÄRUNG	WISSENSCHAFT	DEFINITION	0	319910000000009	4759
37	3	14	40	25	FRIEDEN	ALLIANZ		0	-1	-1
37	4	13	1	7	KRANZ	NEST		0	-1	-1
37	4	13	2	19	INSEL	URLAUBER		0	-1	-1
37	4	13	3	14	MUSIK	OPER		0	-1	-1
37	4	13	4	1	WAHNSINN	ANSTALT		0	-1	-1
37	4	13	5	26	KUNSTWERK	AUFMACHUNG		0	-1	-1
37	4	13	6	40	REGENSCHIRM	BEDARF		0	-1	-1
37	4	13	7	15	VERBRÜDERUNG	ENTSCHULDIGUNG	FRIEDEN	0	108193999999999	20001
37	4	13	8	12	TRAINER	STIL		0	-1	-1
37	4	13	9	37	FLAMME	LEUCHTE		0	-1	-1
37	4	13	10	33	SENDER	NOTIZ		0	-1	-1
37	4	13	11	38	SUBMISSION	ERNIEDRIGUNG	ERNIEDRIGUNG	1	217139999999991	7003
37	4	13	12	16	TRAINING	PULS		0	-1	-1
37	4	13	13	2	PARK	VEGETATION		0	-1	-1
37	4	13	14	6	BEGEISTERUNG	GEFÜHL		0	-1	-1
37	4	13	15	30	HASS	GEFECHT		0	-1	-1
37	4	13	16	35	ZUCKER	SPEISE		0	-1	-1
37	4	13	17	17	WAFFE	KRIEG	KRIEG	1	190510000000009	3095
37	4	13	18	36	KLEINIGKEIT	WAAGE		0	-1	-1
37	4	13	19	21	REVOLUTION	WIDERSTAND	WIDERSTAND	1	115502999999998	15929
37	4	13	20	13	ZAHLUNG	QUITTUNG	QUITTUNG	1	589239999999991	9372
37	4	13	21	39	FREILASSUNG	AUFENTHALT		0	-1	-1
37	4	13	22	22	WIEDERHERSTELLUNG	VERSCHLECHTERUNG		0	-1	-1
37	4	13	23	32	KLEIDERSCHRANK	HANDSCHUH		0	-1	-1
37	4	13	24	24	ENTSCHLOSSENHEIT	DURCHSETZUNG		0	-1	-1
37	4	13	25	25	GERICHTSHOF	UNWAHRHEIT		0	-1	-1
37	4	13	26	11	DOKUMENT	BESCHEINIGUNG		0	-1	-1
37	4	13	27	5	AUFTAKT	SPIEL	SPIEL	1	362329999999981	7079
37	4	13	28	4	SPRECHER	AUFRUF		0	-1	-1
37	4	13	29	20	ZAHL	PHYSIK		0	-1	-1
37	4	13	30	8	BEWUNDERUNG	SCHÖNHEIT		0	-1	-1
37	4	13	31	9	STALL	KUH		0	-1	-1
37	4	13	32	18	BEWERTUNG	KELLNERIN		0	-1	-1
37	4	13	33	28	NACHRICHT	GEBURTSTAG		0	-1	-1
37	4	13	34	23	STREIK	KONFLIKT		0	-1	-1
37	4	13	35	29	KONJUNKTUR	DIAGNOSE		0	-1	-1
37	4	13	36	34	FRAU	BLUSE		0	-1	-1
37	4	13	37	31	TEICH	ÜBERSCHWEMMUNG		0	-1	-1
37	4	13	38	27	SUBSTANZ	SEELE		0	-1	-1
37	4	13	39	3	OZEAN	KRABBE		0	-1	-1
37	4	13	40	10	MILCH	KÄSE	BAUER	0	732329999999981	8259
37	5	12	1	16	FREUNDIN	ZÄRTLICHKEIT	VERTRAUEN	0	741659999999963	8696
37	5	12	2	21	LIKÖR	SEKT	EIER	0	814340000000037	8619
37	5	12	3	28	UNSTERBLICHKEIT	AUFERSTEHUNG		0	-1	-1
37	5	12	4	20	HORN	WARNUNG	MUSIK	0	158154000000004	16879
37	5	12	5	39	ORDNUNG	ZUCHT	ZUCHT	1	307159999999963	6297
37	5	12	6	14	SCHLAFWANDELN	UNWIRKLICHKEIT		0	-1	-1
37	5	12	7	22	PARTEI	ABSTIMMUNG		0	-1	-1
37	5	12	8	30	DORF	ISOLATION		0	-1	-1
37	5	12	9	33	ERÖFFNUNG	GRÜNDUNG		0	-1	-1
37	5	12	10	9	ADER	GESTEIN		0	-1	-1
37	5	12	11	6	SCHLACHTUNG	SCHWEIN		0	-1	-1
37	5	12	12	29	MOTOR	INDUSTRIALISIERUNG		0	-1	-1
37	5	12	13	11	PROGRAMM	KINO	KINO	1	700270000000019	8231
37	5	12	14	27	BEEINFLUSSUNG	VERMARKTUNG		0	-1	-1
37	5	12	15	19	BAHNSTEIG	ANPASSUNG		0	-1	-1
37	5	12	16	31	REICH	PROFIT	ARMUT	0	718940000000037	8093
37	5	12	17	38	ABEND	MORGEN	MORGENGRAUEN	0	432759999999963	7975
37	5	12	18	7	HIRN	STUDIE		0	-1	-1
37	5	12	19	13	STAAT	UNTERSTÜTZUNG		0	-1	-1
37	5	12	20	23	JUGEND	SCHWIMMBAD		0	-1	-1
37	5	12	21	26	EVOLUTION	ERWEITERUNG		0	-1	-1
37	5	12	22	35	NOTLAGE	DILEMMA	ELEND	0	653190000000037	9015
37	5	12	23	8	KARTELL	KONSENS		0	-1	-1
37	5	12	24	18	PARTY	THEKE	GEBURTSTAG	0	691059999999963	10118
37	5	12	25	12	HÖLLE	MYTHOS	MYTHOS	1	309559999999963	17583
37	5	12	26	2	GENIE	MATHEMATIK		0	-1	-1
37	5	12	27	25	BESTATTUNG	SELBSTMORD	BEGRÄBNIS	0	137210999999996	17430
37	5	12	28	10	ZAUBERKÜNSTLER	TRICK		0	-1	-1
37	5	12	29	3	BEIFALL	APPLAUS	APPLAUS	1	209940000000037	3499
37	5	12	30	5	BINDUNG	BABY		0	-1	-1
37	5	12	31	4	KLOSTER	EINSCHRÄNKUNG		0	-1	-1
37	5	12	32	24	ALARM	ÜBUNG		0	-1	-1
37	5	12	33	40	KERZE	DOCHT		0	-1	-1
37	5	12	34	1	EMPFINDUNG	GELASSENHEIT		0	-1	-1
37	5	12	35	15	VERHAFTUNG	KLINGE		0	-1	-1
37	5	12	36	37	INVESTITION	KONZERN	UNTERNEHMEN	0	105059000000004	13415
37	5	12	37	17	BEGRÜNDER	PRÄSIDENT		0	-1	-1
37	5	12	38	36	EINSPARUNG	RECHNUNG		0	-1	-1
37	5	12	39	34	BLEI	STAHL	STAHL	1	376159999999963	7337
37	5	12	40	32	KOORDINATION	HANDHABUNG		0	-1	-1
37	6	11	1	22	KARTE	HINDERNIS		0	-1	-1
37	6	11	2	25	PHILOSOPHIE	SINN	SINN	1	356759999999963	5439
37	6	11	3	24	AUSSCHAU	GIPFEL		0	-1	-1
37	6	11	4	26	HAND	GESTE		0	-1	-1
37	6	11	5	15	ATTRAKTION	WELTWUNDER		0	-1	-1
37	6	11	6	27	DOLCH	STICH	STICH	1	176970000000019	3499
37	6	11	7	5	INSTITUTION	ABTEILUNG		0	-1	-1
37	6	11	8	20	VATERUNSER	RELIGION	GLAUBE	0	169479999999981	3329
37	6	11	9	23	KATEGORIE	GÜLTIGKEIT		0	-1	-1
37	6	11	10	34	SYMBOL	WAPPEN		0	-1	-1
37	6	11	11	12	ATOM	MOLEKÜL	MOLEKÜL	1	135159999999963	3485
37	6	11	12	35	BEHANDLUNG	MANDEL		0	-1	-1
37	6	11	13	4	MEDAILLE	WETTBEWERB	RANG	0	601559999999963	6839
37	6	11	14	18	TREIBSTOFF	KILOMETER	RAKETE	0	186317000000002	20001
37	6	11	15	29	BUDE	KÜHLSCHRANK		0	-1	-1
37	6	11	16	7	BODEN	FUND	ERDE	0	503959999999963	5991
37	6	11	17	36	WALZER	GALA	GALA	1	432759999999963	5631
37	6	11	18	9	WAHL	GREMIUM		0	-1	-1
37	6	11	19	1	SCHALTER	FLUGHAFEN	FLUGHAFEN	1	779159999999963	12263
37	6	11	20	17	HANDSCHRIFT	BUCHSTABE		0	-1	-1
37	6	11	21	6	AMATEUR	HOBBY		0	-1	-1
37	6	11	22	19	BEGNADIGUNG	DROHUNG		0	-1	-1
37	6	11	23	28	VERSEUCHUNG	RATTE	RATTE	1	447159999999963	7359
37	6	11	24	32	KRAMPF	BEIN		0	-1	-1
37	6	11	25	16	TRAKTOR	LENKSTANGE		0	-1	-1
37	6	11	26	31	KOPPEL	STIER		0	-1	-1
37	6	11	27	13	FEHLTRITT	VERANTWORTUNG		0	-1	-1
37	6	11	28	38	WEG	WILLE	PFAD	0	163170000000019	2797
37	6	11	29	37	HIRTE	SCHAF		0	-1	-1
37	6	11	30	33	STURZ	REGIERUNG		0	-1	-1
37	6	11	31	10	ZULASSUNG	NACHWEIS		0	-1	-1
37	6	11	32	2	UNTAUGLICHKEIT	FAHRER		0	-1	-1
37	6	11	33	21	GANS	ENTE	ENTE	1	267159999999963	3455
37	6	11	34	40	WIND	ELEMENT		0	-1	-1
37	6	11	35	11	SCHEIDUNG	INSTABILITÄT		0	-1	-1
37	6	11	36	14	LEISTUNG	PROVISION	SPORT	0	167197000000002	17471
37	6	11	37	39	GEWINNUNG	WERBER		0	-1	-1
37	6	11	38	8	REKORD	ARBEITSLOSIGKEIT		0	-1	-1
37	6	11	39	30	STRATEGIE	NÄHERUNG		0	-1	-1
37	6	11	40	3	COMPUTER	ZEITVERTREIB		0	-1	-1
37	7	10	1	37	NEUROSE	PSYCHOLOGIE	PSYCHOLOGIE	1	203890000000037	4662
37	7	10	2	6	ABSCHLUSS	PROJEKT		0	-1	-1
37	7	10	3	9	VOLK	GEMEINDE	EINHEIT	0	328770000000019	10015
37	7	10	4	7	LOYALITÄT	BRUDER		0	-1	-1
37	7	10	5	19	DROGE	VERHEIMLICHUNG	ABHÄNGIGKEIT	0	359970000000019	9919
37	7	10	6	30	PASSION	ORGASMUS	ORGASMUS	1	2735.5	4352
37	7	10	7	3	LINIE	BUS		0	-1	-1
37	7	10	8	8	UMARMUNG	INTEGRATION	INTEGRATION	1	281590000000037	6177
37	7	10	9	31	SAMT	STOFF	STOFF	1	220590000000037	6159
37	7	10	10	14	ZUSAMMENHANG	VORZEICHEN		0	-1	-1
37	7	10	11	2	KAMERADSCHAFT	PARTNER	PARTNER	1	565770000000019	10399
37	7	10	12	13	GENAUIGKEIT	AUFMERKSAMKEIT		0	-1	-1
37	7	10	13	35	VERLAUF	ENDUNG		0	-1	-1
37	7	10	14	40	PEITSCHE	MISSHANDLUNG	SCHMERZEN	0	121120999999996	14179
37	7	10	15	28	ANKÜNDIGUNG	EXAMEN		0	-1	-1
37	7	10	16	25	PARADIES	MENSCH		0	-1	-1
37	7	10	17	27	MONSTER	MUT		0	-1	-1
37	7	10	18	20	SPIRALE	FRUCHTBARKEIT	UNFRUCHTBARKEIT	0	615970000000019	12976
37	7	10	19	36	GESCHLECHT	MANN		0	-1	-1
37	7	10	20	17	KÄFER	RUINE		0	-1	-1
37	7	10	21	39	ERMORDUNG	GESTÄNDNIS		0	-1	-1
37	7	10	22	34	VERDROSSENHEIT	RESIGNATION	POLITIK	0	390170000000019	7262
37	7	10	23	32	SCHIFFBRUCH	UNGLÜCKSFALL		0	-1	-1
37	7	10	24	22	LIEGE	VERANDA		0	-1	-1
37	7	10	25	21	ELITE	VERMÖGEN		0	-1	-1
37	7	10	26	38	REDAKTEUR	KORRESPONDENZ		0	-1	-1
37	7	10	27	16	STRICH	SKIZZE	SKIZZE	1	266170000000019	5149
37	7	10	28	29	ZUSPITZUNG	PUNKT		0	-1	-1
37	7	10	29	23	SCHNORCHEL	ATLANTIK	OZEAN	0	103439000000004	13589
37	7	10	30	24	MAKEL	SELBSTBEWUSSTSEIN	MERKMAL	0	719370000000019	8709
37	7	10	31	15	PATIENT	THERAPIE		0	-1	-1
37	7	10	32	4	FAHRT	AUTOBAHN		0	-1	-1
37	7	10	33	18	FASCHIST	IDEOLOGIE	IDEOLOGIE	1	319970000000019	12168
37	7	10	34	1	PROGNOSE	GEWISSHEIT	VORHERSAGE	0	835890000000037	11488
37	7	10	35	11	DIREKTOR	GESCHÄFT		0	-1	-1
37	7	10	36	5	ANZUG	BÖRSE		0	-1	-1
37	7	10	37	26	POLITIKER	ZUVERSICHT		0	-1	-1
37	7	10	38	12	ZENTIMETER	METER	MILLIMETER	0	150409999999963	10816
37	7	10	39	33	OPERATION	KOMA		0	-1	-1
37	7	10	40	10	MAGEN	RESTAURANT		0	-1	-1
37	8	9	1	16	KRANKHEIT	SYMPTOM	SYMPTOME	1	103389000000004	14936
37	8	9	2	32	GLETSCHER	POL		0	-1	-1
37	8	9	3	31	ANREGUNG	BEISPIEL		0	-1	-1
37	8	9	4	20	KUMMER	TRAURIGKEIT		0	-1	-1
37	8	9	5	36	VERZIERUNG	PALAST		0	-1	-1
37	8	9	6	13	SARG	GRAB	GRAB	1	179309999999963	3309
37	8	9	7	26	DUFT	GERUCH	GERUCH	1	6767	8340
37	8	9	8	21	ORIENTIERUNG	AUSGANG		0	-1	-1
37	8	9	9	7	SPRÜHREGEN	FLUSS		0	-1	-1
37	8	9	10	6	BÜRGSCHAFT	VOLLMACHT	VOLLMACHT	1	338219999999925	6223
37	8	9	11	9	KOCHTOPF	BÜGELEISEN		0	-1	-1
37	8	9	12	37	STUDIUM	WIRTSCHAFT		0	-1	-1
37	8	9	13	28	GEMÜT	HEITERKEIT		0	-1	-1
37	8	9	14	18	WELLE	FLUT		0	-1	-1
37	8	9	15	38	SEILTÄNZER	SCHWERPUNKT		0	-1	-1
37	8	9	16	5	KAMERAD	OPFER		0	-1	-1
37	8	9	17	35	AUFPRALL	FALL		0	-1	-1
37	8	9	18	24	GANGSTER	VERBRECHEN	ÜBERFALL	0	589190000000037	8332
37	8	9	19	40	GESCHENK	UNDANK		0	-1	-1
37	8	9	20	27	STRICK	SCHLINGE		0	-1	-1
37	8	9	21	30	ZUGEHÖRIGKEIT	GENERATION		0	-1	-1
37	8	9	22	23	TOTSCHLAG	BRUTALITÄT	BRTUALITÄT	1	6364	9044
37	8	9	23	12	HALLE	TURNIER		0	-1	-1
37	8	9	24	2	GEDULD	KONTROLLE		0	-1	-1
37	8	9	25	15	BÜCHEREI	VERLEIH		0	-1	-1
37	8	9	26	1	INSTANZ	GESETZGEBUNG		0	-1	-1
37	8	9	27	10	VORTRAG	REDNER		0	-1	-1
37	8	9	28	19	VERBRENNUNG	PROZESSION	PROZESSION	1	435090000000037	7199
37	8	9	29	33	ÄHNLICHKEIT	WIEDERHOLUNG		0	-1	-1
37	8	9	30	22	TAKT	HARFE		0	-1	-1
37	8	9	31	39	ABRECHNUNG	BANKIER	QUITTUNG	0	2902	4870
37	8	9	32	8	ANHÄNGER	MEISTER		0	-1	-1
37	8	9	33	25	FINDIGKEIT	EINFALL		0	-1	-1
37	8	9	34	17	SONATE	KLAVIER	MUSIKINSTRUMENT	0	130803000000007	16144
37	8	9	35	3	GITTER	BESCHRÄNKUNG		0	-1	-1
37	8	9	36	4	TÜR	SCHRANK		0	-1	-1
37	8	9	37	14	VERANSTALTUNG	ÖFFENTLICHKEIT		0	-1	-1
37	8	9	38	29	RHEUMATISMUS	IMMUNITÄT		0	-1	-1
37	8	9	39	34	REGEL	KOMBINATION		0	-1	-1
37	8	9	40	11	GESCHOSS	PFEIL		0	-1	-1
