## Supplementary material for "Vast amounts of encoded items nullify but do not reverse the effect of sleep on declarative memory": Dataset: PAL_37_1_3.xlsx

### Sheet: Tabelle1
VP_Nr	Block	VersioN	counter	pair_code	cue	correct_answer	answer	accuracy	reactiontime1	reactiontime2
37	1	16	1	20	ANLAGE	RENDITE		0	-1	-1
37	1	16	2	12	KAPITALISMUS	KOMMUNISMUS	KOMMUNISMUS	1	1252.6	3167
37	1	16	3	11	PHASE	STADIUM	ZEITRAUM	0	9870.8	11551
37	1	16	4	4	UNRECHT	BENACHTEILIGUNG		0	-1	-1
37	1	16	5	17	JUSTIZ	GLAUBWÜRDIGKEIT		0	-1	-1
37	1	16	6	28	BOOT	MATROSE		0	-1	-1
37	1	16	7	13	JOURNALIST	PRESSEFREIHEIT	MEINUNGSFREIHEIT	0	5276.9	9848
37	1	16	8	8	BEFUGNIS	ERMÄCHTIGUNG		0	-1	-1
37	1	16	9	9	SCHNITT	FILM		0	-1	-1
37	1	16	10	19	AFFÄRE	PARTNERSCHAFT	BEZIEHUNG	0	4022.8	5351
37	1	16	11	3	SEE	WASSER	MEER	0	1208	1777
37	1	16	12	23	BOSS	HEMD	HEMD	1	1774	2430
37	1	16	13	27	ROUTE	HEIMWEG	PFAD	0	151960000000001	2320
37	1	16	14	25	CHARAKTER	OFFENHEIT	CHARISMA	0	102089999999999	3320
37	1	16	15	37	MÖRDER	SÜNDE		0	-1	-1
37	1	16	16	21	RANG	HIERARCHIE	HIERARCHIE	1	1327.8	3032
37	1	16	17	10	FLÄCHE	ZENTRUM		0	-1	-1
37	1	16	18	14	KOCH	OFEN		0	-1	-1
37	1	16	19	36	BOMBE	TERRORIST	TERRORIST	1	1255.8	3648
37	1	16	20	35	FREUDE	LUST		0	-1	-1
37	1	16	21	6	BEVÖLKERUNG	MASSE	MASSE	1	1272	2339
37	1	16	22	15	VISUM	TOURISMUS		0	-1	-1
37	1	16	23	30	AUSKUNFT	PROPAGANDA	INFORMATION	0	1436	3100
37	1	16	24	2	GEFAHR	HAI		0	-1	-1
37	1	16	25	26	PUBLIKUM	ZUSCHAUER		0	-1	-1
37	1	16	26	18	ASSISTENT	PROFESSION		0	-1	-1
37	1	16	27	29	GERICHT	VERHANDLUNG		0	-1	-1
37	1	16	28	1	BEHÖRDE	KÜNDIGUNG		0	-1	-1
37	1	16	29	7	KOMMENTAR	PRESSE		0	-1	-1
37	1	16	30	16	BIRKE	LAUB		0	-1	-1
37	1	16	31	24	MODE	HOSE	HOSE	1	1280	2248
37	1	16	32	39	FLIRT	ROMANTIK	LIEBE	0	5447.8	6657
37	1	16	33	38	PRIESTER	KATHEDRALE	KATHEDRALE	1	1229.8	8739
37	1	16	34	34	STUDENT	KLAUSUR		0	-1	-1
37	1	16	35	33	VERGÜTUNG	GELD	ENTGELT	0	359379999999999	4809
37	1	16	36	31	EXEKUTION	ERSCHIEßUNG		0	-1	-1
37	1	16	37	22	DIREKTION	BESCHLUSS		0	-1	-1
37	1	16	38	40	VIRUS	ERREGER		0	-1	-1
37	1	16	39	32	BAUER	FARM		0	-1	-1
37	1	16	40	5	NATION	EINIGKEIT		0	4776	13584
37	2	15	1	19	ARBEITER	EINKOMMEN		0	-1	-1
37	2	15	2	18	ERNÄHRUNG	EIWEIß		0	-1	-1
37	2	15	3	22	STROH	WALDBRAND		0	-1	-1
37	2	15	4	21	AUSEINANDERSETZUNG	ÜBERLEGUNG		0	-1	-1
37	2	15	5	35	GOTT	VEREHRUNG	BIBEL	0	10433	11431
37	2	15	6	16	SONNE	GRAD		0	-1	-1
37	2	15	7	2	UNTERSCHRIFT	FORMULAR		0	-1	-1
37	2	15	8	1	PYRAMIDE	ARCHITEKTUR	ARCHITEKTUR	1	1679	4167
37	2	15	9	36	INFORMATIK	PROGRAMMIERUNG		0	-1	-1
37	2	15	10	15	TRITT	SOHLE		0	-1	-1
37	2	15	11	7	DONNER	BLITZ	REGEN	0	1728	3224
37	2	15	12	34	PATRIOTISMUS	EXTREMISMUS	EXTREMISMUS	1	182110000000009	7453
37	2	15	13	10	ZOO	BÄR		0	-1	-1
37	2	15	14	39	DESSERT	HONIG		0	-1	-1
37	2	15	15	20	REGENBOGEN	FARBE	FARBE	1	134510000000009	2713
37	2	15	16	31	ERMITTLUNG	SCHULD		0	-1	-1
37	2	15	17	23	OPPOSITION	VERWEIGERUNG	PROTEST	0	7671	9664
37	2	15	18	14	REGIME	ZERSCHLAGUNG		0	-1	-1
37	2	15	19	6	MANDANT	RECHT		0	-1	-1
37	2	15	20	25	DRECK	VERUNREINIGUNG		0	-1	-1
37	2	15	21	24	AKTEUR	DRAMATIK		0	-1	-1
37	2	15	22	12	TECHNIKER	INGENIEUR		0	-1	-1
37	2	15	23	17	KOOPERATION	MITHILFE		0	-1	-1
37	2	15	24	11	SCHÄTZUNG	SPEKULATION		0	-1	-1
37	2	15	25	32	FORMEL	BERECHNUNG	BERECHNUNG	1	2432	4190
37	2	15	26	28	BILD	FOTO	FOTO	1	156539999999991	2392
37	2	15	27	40	BEARBEITUNG	HONORAR		0	-1	-1
37	2	15	28	9	SUBKULTUR	UNTERGRUND	UNTERGRUND	1	158230000000005	3287
37	2	15	29	4	BRILLE	KRAWATTE		0	-1	-1
37	2	15	30	33	TAGEBUCH	BIOGRAPHIE		0	-1	-1
37	2	15	31	29	INTERVENTION	STREIT	PROBLEM	0	10409.5	11556
37	2	15	32	30	ERDBALL	WELTKARTE		0	-1	-1
37	2	15	33	27	KUNST	ARTIST		0	-1	-1
37	2	15	34	13	WANDEL	ZWISCHENZEIT		0	-1	-1
37	2	15	35	5	STÜTZE	BEGLEITER		0	-1	-1
37	2	15	36	37	BEFRAGUNG	MEHRHEIT		0	-1	-1
37	2	15	37	3	VORSTAND	LEITER	UNTERNEHMEN	0	215119999999995	3556
37	2	15	38	8	GELIEBTE	GEHEIMNIS		0	-1	-1
37	2	15	39	26	POLIZEI	EINSATZ		0	-1	-1
37	2	15	40	38	GEGNER	WAFFENSTILLSTAND		0	-1	-1
37	3	14	1	22	AUTOR	ERFINDUNG		0	-1	-1
37	3	14	2	40	LEBER	ORGAN		0	-1	-1
37	3	14	3	25	FRIEDEN	ALLIANZ		0	-1	-1
37	3	14	4	12	UNHEIL	ALPTRAUM		0	-1	-1
37	3	14	5	2	SOLO	MUSIKINSTRUMENT		0	-1	-1
37	3	14	6	21	UNABHÄNGIGKEIT	SELBSTBESTIMMUNG		0	542329999999981	9327
37	3	14	7	15	LAMM	MITTAGESSEN		0	-1	-1
37	3	14	8	4	INFLATION	ENTWERTUNG	ENTWERTUNG	1	157720000000019	10791
37	3	14	9	14	WANGE	CHRIST		0	-1	-1
37	3	14	10	9	INTENSIVSTATION	KRANKENHAUS	KRANKENHAUS	1	160260000000009	4207
37	3	14	11	33	KNOBLAUCH	VAMPIR		0	-1	-1
37	3	14	12	28	SCHLÄGER	KRIMINALITÄT	GEWALT	0	679129999999981	8495
37	3	14	13	20	ERKLÄRUNG	WISSENSCHAFT		0	-1	-1
37	3	14	14	6	LIMIT	MAXIMUM		0	-1	-1
37	3	14	15	26	RASSE	NATIONALIST	NATIONALISMUS	0	394879999999981	8759
37	3	14	16	19	MINIMUM	NOTWENDIGKEIT	MAXIMUM	0	150539999999991	3664
37	3	14	17	35	LIST	NAZI	NAZI	1	103929999999981	2839
37	3	14	18	39	GESELLSCHAFT	EINHEIT	EINHEIT	1	132710000000009	2391
37	3	14	19	8	EXPERIMENT	UNTERSUCHUNG		0	-1	-1
37	3	14	20	13	URLAUB	AUSFALL		0	-1	-1
37	3	14	21	1	GEMEINSCHAFT	ZUSAMMENARBEIT	EINHEIT	0	421389999999991	5303
37	3	14	22	29	FAUST	GEWALT		0	-1	-1
37	3	14	23	32	SCHLUSSFOLGERUNG	KONSEQUENZ	KONSEQUENZ	1	518329999999981	7551
37	3	14	24	27	HINDERUNG	SIEGEL		0	-1	-1
37	3	14	25	5	GANG	TOR		0	-1	-1
37	3	14	26	10	SCHMUGGEL	IMPORT		0	-1	-1
37	3	14	27	30	DIAKONIE	VERSORGUNG		0	-1	-1
37	3	14	28	36	SÄUFER	WIRT		0	-1	-1
37	3	14	29	37	PARLAMENT	KANZLER		0	-1	-1
37	3	14	30	23	FLÜCHTLING	ASYL	ASYL	1	224710000000009	3599
37	3	14	31	17	TECHNOLOGIE	GEHIRNWÄSCHE	GEHIRNWÄSCHE	1	290629999999981	7407
37	3	14	32	34	NACHBARSCHAFT	HECKE		0	-1	-1
37	3	14	33	7	VORBEREITUNG	VERÖFFENTLICHUNG		0	-1	-1
37	3	14	34	11	PRÄDIKAT	PRIMA	VERGANGENHEIT	0	191110000000009	6479
37	3	14	35	24	VATER	VORBILD		0	-1	-1
37	3	14	36	3	IDIOT	UNSINN		0	-1	-1
37	3	14	37	38	ZELT	ZIRKUS		0	-1	-1
37	3	14	38	18	KONFRONTATION	RACHE	GEWALT	0	691110000000009	8008
37	3	14	39	16	FREUNDSCHAFT	GEFÄHRTE		0	-1	-1
37	3	14	40	31	TOD	NOTWEHR		0	-1	-1
37	4	13	1	38	SUBMISSION	ERNIEDRIGUNG	ERNIEDRIGUNG	1	151529999999981	6699
37	4	13	2	4	SPRECHER	AUFRUF		0	-1	-1
37	4	13	3	8	BEWUNDERUNG	SCHÖNHEIT		0	-1	-1
37	4	13	4	31	TEICH	ÜBERSCHWEMMUNG		0	-1	-1
37	4	13	5	2	PARK	VEGETATION		0	-1	-1
37	4	13	6	12	TRAINER	STIL		0	-1	-1
37	4	13	7	19	INSEL	URLAUBER		0	-1	-1
37	4	13	8	16	TRAINING	PULS		0	-1	-1
37	4	13	9	23	STREIK	KONFLIKT		0	-1	-1
37	4	13	10	33	SENDER	NOTIZ		0	-1	-1
37	4	13	11	3	OZEAN	KRABBE	MEER	0	990200000000186	2007
37	4	13	12	35	ZUCKER	SPEISE		0	-1	-1
37	4	13	13	25	GERICHTSHOF	UNWAHRHEIT		0	-1	-1
37	4	13	14	11	DOKUMENT	BESCHEINIGUNG		0	-1	-1
37	4	13	15	36	KLEINIGKEIT	WAAGE		0	-1	-1
37	4	13	16	37	FLAMME	LEUCHTE		0	-1	-1
37	4	13	17	1	WAHNSINN	ANSTALT		0	-1	-1
37	4	13	18	15	VERBRÜDERUNG	ENTSCHULDIGUNG		0	-1	-1
37	4	13	19	5	AUFTAKT	SPIEL	SIEG	0	191929999999981	4339
37	4	13	20	26	KUNSTWERK	AUFMACHUNG		0	-1	-1
37	4	13	21	32	KLEIDERSCHRANK	HANDSCHUH		0	-1	-1
37	4	13	22	21	REVOLUTION	WIDERSTAND	UMSTURZ	0	11975.5	14223
37	4	13	23	20	ZAHL	PHYSIK		0	-1	-1
37	4	13	24	18	BEWERTUNG	KELLNERIN		0	-1	-1
37	4	13	25	28	NACHRICHT	GEBURTSTAG		0	-1	-1
37	4	13	26	9	STALL	KUH		0	-1	-1
37	4	13	27	34	FRAU	BLUSE		0	-1	-1
37	4	13	28	14	MUSIK	OPER		0	-1	-1
37	4	13	29	24	ENTSCHLOSSENHEIT	DURCHSETZUNG		0	-1	-1
37	4	13	30	6	BEGEISTERUNG	GEFÜHL		0	-1	-1
37	4	13	31	7	KRANZ	NEST		0	-1	-1
37	4	13	32	13	ZAHLUNG	QUITTUNG	QUITTUNG	1	283270000000019	5919
37	4	13	33	17	WAFFE	KRIEG	KRIEG	1	1799.5	2671
37	4	13	34	39	FREILASSUNG	AUFENTHALT		0	-1	-1
37	4	13	35	40	REGENSCHIRM	BEDARF		0	-1	-1
37	4	13	36	10	MILCH	KÄSE		0	-1	-1
37	4	13	37	27	SUBSTANZ	SEELE		0	-1	-1
37	4	13	38	22	WIEDERHERSTELLUNG	VERSCHLECHTERUNG		0	-1	-1
37	4	13	39	30	HASS	GEFECHT		0	-1	-1
37	4	13	40	29	KONJUNKTUR	DIAGNOSE		0	-1	-1
37	5	12	1	13	STAAT	UNTERSTÜTZUNG		0	-1	-1
37	5	12	2	28	UNSTERBLICHKEIT	AUFERSTEHUNG		0	-1	-1
37	5	12	3	36	EINSPARUNG	RECHNUNG		0	-1	-1
37	5	12	4	29	MOTOR	INDUSTRIALISIERUNG		0	-1	-1
37	5	12	5	7	HIRN	STUDIE		0	-1	-1
37	5	12	6	27	BEEINFLUSSUNG	VERMARKTUNG		0	-1	-1
37	5	12	7	39	ORDNUNG	ZUCHT		0	-1	-1
37	5	12	8	38	ABEND	MORGEN		0	-1	-1
37	5	12	9	40	KERZE	DOCHT	LICHT	0	661540000000037	8519
37	5	12	10	37	INVESTITION	KONZERN	UNTERNEHMEN	0	292570000000019	6071
37	5	12	11	24	ALARM	ÜBUNG		0	-1	-1
37	5	12	12	12	HÖLLE	MYTHOS		0	-1	-1
37	5	12	13	9	ADER	GESTEIN		0	-1	-1
37	5	12	14	31	REICH	PROFIT		0	-1	-1
37	5	12	15	26	EVOLUTION	ERWEITERUNG		0	-1	-1
37	5	12	16	14	SCHLAFWANDELN	UNWIRKLICHKEIT		0	-1	-1
37	5	12	17	3	BEIFALL	APPLAUS	APPLAUS	1	473540000000037	6271
37	5	12	18	32	KOORDINATION	HANDHABUNG		0	-1	-1
37	5	12	19	4	KLOSTER	EINSCHRÄNKUNG	RELIGION	0	941940000000037	14107
37	5	12	20	15	VERHAFTUNG	KLINGE		0	-1	-1
37	5	12	21	18	PARTY	THEKE	GEBURTSTAG	0	577109999999963	8169
37	5	12	22	6	SCHLACHTUNG	SCHWEIN		0	-1	-1
37	5	12	23	16	FREUNDIN	ZÄRTLICHKEIT		0	-1	-1
37	5	12	24	5	BINDUNG	BABY		0	-1	-1
37	5	12	25	10	ZAUBERKÜNSTLER	TRICK		0	-1	-1
37	5	12	26	20	HORN	WARNUNG		0	-1	-1
37	5	12	27	34	BLEI	STAHL	STAHL	1	190229999999981	4275
37	5	12	28	1	EMPFINDUNG	GELASSENHEIT		0	-1	-1
37	5	12	29	25	BESTATTUNG	SELBSTMORD		0	-1	-1
37	5	12	30	8	KARTELL	KONSENS		0	-1	-1
37	5	12	31	11	PROGRAMM	KINO		0	-1	-1
37	5	12	32	21	LIKÖR	SEKT		0	-1	-1
37	5	12	33	33	ERÖFFNUNG	GRÜNDUNG		0	-1	-1
37	5	12	34	2	GENIE	MATHEMATIK		0	-1	-1
37	5	12	35	17	BEGRÜNDER	PRÄSIDENT		0	-1	-1
37	5	12	36	19	BAHNSTEIG	ANPASSUNG		0	-1	-1
37	5	12	37	35	NOTLAGE	DILEMMA		0	-1	-1
37	5	12	38	23	JUGEND	SCHWIMMBAD		0	-1	-1
37	5	12	39	30	DORF	ISOLATION	E	0	199497000000002	20009
37	5	12	40	22	PARTEI	ABSTIMMUNG		0	595999999996275	5199
37	6	11	1	31	KOPPEL	STIER		0	-1	-1
37	6	11	2	25	PHILOSOPHIE	SINN	SINN	1	165379999999981	3789
37	6	11	3	17	HANDSCHRIFT	BUCHSTABE		0	-1	-1
37	6	11	4	8	REKORD	ARBEITSLOSIGKEIT		0	-1	-1
37	6	11	5	36	WALZER	GALA	GALA	1	101337999999998	11405
37	6	11	6	40	WIND	ELEMENT		0	-1	-1
37	6	11	7	2	UNTAUGLICHKEIT	FAHRER		0	-1	-1
37	6	11	8	19	BEGNADIGUNG	DROHUNG		0	-1	-1
37	6	11	9	10	ZULASSUNG	NACHWEIS		0	-1	-1
37	6	11	10	26	HAND	GESTE		0	-1	-1
37	6	11	11	12	ATOM	MOLEKÜL	MOLEKÜL	1	276759999999963	5343
37	6	11	12	3	COMPUTER	ZEITVERTREIB		0	-1	-1
37	6	11	13	38	WEG	WILLE	PFAD	0	151259999999963	2760
37	6	11	14	27	DOLCH	STICH	STICH	1	123159999999963	2223
37	6	11	15	28	VERSEUCHUNG	RATTE	RATTE	1	137579999999981	2495
37	6	11	16	4	MEDAILLE	WETTBEWERB	RANG	0	216259999999963	2879
37	6	11	17	16	TRAKTOR	LENKSTANGE		0	-1	-1
37	6	11	18	35	BEHANDLUNG	MANDEL		0	-1	-1
37	6	11	19	7	BODEN	FUND	ERDE	0	660759999999963	8215
37	6	11	20	24	AUSSCHAU	GIPFEL		0	-1	-1
37	6	11	21	32	KRAMPF	BEIN		0	-1	-1
37	6	11	22	21	GANS	ENTE	ENTE	1	264779999999981	4329
37	6	11	23	29	BUDE	KÜHLSCHRANK		0	-1	-1
37	6	11	24	34	SYMBOL	WAPPEN		0	-1	-1
37	6	11	25	11	SCHEIDUNG	INSTABILITÄT		0	-1	-1
37	6	11	26	14	LEISTUNG	PROVISION		0	-1	-1
37	6	11	27	33	STURZ	REGIERUNG		0	-1	-1
37	6	11	28	18	TREIBSTOFF	KILOMETER	RAKETE	0	108577999999998	12309
37	6	11	29	20	VATERUNSER	RELIGION	RELIGION	1	544379999999981	10459
37	6	11	30	22	KARTE	HINDERNIS		0	-1	-1
37	6	11	31	30	STRATEGIE	NÄHERUNG		0	-1	-1
37	6	11	32	39	GEWINNUNG	WERBER		0	-1	-1
37	6	11	33	9	WAHL	GREMIUM		0	-1	-1
37	6	11	34	5	INSTITUTION	ABTEILUNG		0	-1	-1
37	6	11	35	37	HIRTE	SCHAF	SCHAF	1	596779999999981	7839
37	6	11	36	6	AMATEUR	HOBBY		0	-1	-1
37	6	11	37	13	FEHLTRITT	VERANTWORTUNG		0	-1	-1
37	6	11	38	15	ATTRAKTION	WELTWUNDER		0	-1	-1
37	6	11	39	1	SCHALTER	FLUGHAFEN	FLUGHAFEN	1	167559999999963	3403
37	6	11	40	23	KATEGORIE	GÜLTIGKEIT		0	-1	-1
37	7	10	1	11	DIREKTOR	GESCHÄFT		0	-1	-1
37	7	10	2	23	SCHNORCHEL	ATLANTIK		0	-1	-1
37	7	10	3	22	LIEGE	VERANDA		0	-1	-1
37	7	10	4	34	VERDROSSENHEIT	RESIGNATION		0	-1	-1
37	7	10	5	3	LINIE	BUS		0	-1	-1
37	7	10	6	13	GENAUIGKEIT	AUFMERKSAMKEIT		0	-1	-1
37	7	10	7	5	ANZUG	BÖRSE		0	-1	-1
37	7	10	8	7	LOYALITÄT	BRUDER		0	-1	-1
37	7	10	9	17	KÄFER	RUINE		0	-1	-1
37	7	10	10	27	MONSTER	MUT		0	-1	-1
37	7	10	11	14	ZUSAMMENHANG	VORZEICHEN		0	-1	-1
37	7	10	12	29	ZUSPITZUNG	PUNKT		0	-1	-1
37	7	10	13	32	SCHIFFBRUCH	UNGLÜCKSFALL		0	-1	-1
37	7	10	14	31	SAMT	STOFF	STOFF	1	160690000000037	2864
37	7	10	15	28	ANKÜNDIGUNG	EXAMEN		0	-1	-1
37	7	10	16	21	ELITE	VERMÖGEN		0	-1	-1
37	7	10	17	15	PATIENT	THERAPIE		0	-1	-1
37	7	10	18	35	VERLAUF	ENDUNG		0	-1	-1
37	7	10	19	39	ERMORDUNG	GESTÄNDNIS		0	-1	-1
37	7	10	20	36	GESCHLECHT	MANN		0	-1	-1
37	7	10	21	4	FAHRT	AUTOBAHN		0	-1	-1
37	7	10	22	26	POLITIKER	ZUVERSICHT		0	-1	-1
37	7	10	23	30	PASSION	ORGASMUS	ORGASMUS	1	508790000000037	6912
37	7	10	24	40	PEITSCHE	MISSHANDLUNG	SCHMERZEN	0	157679999999981	3336
37	7	10	25	25	PARADIES	MENSCH		0	-1	-1
37	7	10	26	12	ZENTIMETER	METER	MILLIMETER	0	479290000000037	11521
37	7	10	27	24	MAKEL	SELBSTBEWUSSTSEIN		0	-1	-1
37	7	10	28	16	STRICH	SKIZZE	SKIZZE	1	305579999999981	6683
37	7	10	29	10	MAGEN	RESTAURANT		0	-1	-1
37	7	10	30	20	SPIRALE	FRUCHTBARKEIT	UNFRUCHTBARKEIT	0	227190000000037	5424
37	7	10	31	8	UMARMUNG	INTEGRATION	INTEGRATION	1	250379999999981	4688
37	7	10	32	19	DROGE	VERHEIMLICHUNG		0	-1	-1
37	7	10	33	2	KAMERADSCHAFT	PARTNER	PARTNER	1	363979999999981	8309
37	7	10	34	37	NEUROSE	PSYCHOLOGIE	PSYCHOLOGIE	1	568190000000037	9563
37	7	10	35	6	ABSCHLUSS	PROJEKT		0	-1	-1
37	7	10	36	9	VOLK	GEMEINDE		0	-1	-1
37	7	10	37	33	OPERATION	KOMA		0	-1	-1
37	7	10	38	38	REDAKTEUR	KORRESPONDENZ		0	-1	-1
37	7	10	39	1	PROGNOSE	GEWISSHEIT		0	-1	-1
37	7	10	40	18	FASCHIST	IDEOLOGIE	IDEOLOGIE	1	367190000000037	8480
37	8	9	1	8	ANHÄNGER	MEISTER		0	-1	-1
37	8	9	2	15	BÜCHEREI	VERLEIH	STADT	0	809590000000037	9328
37	8	9	3	29	RHEUMATISMUS	IMMUNITÄT		0	-1	-1
37	8	9	4	23	TOTSCHLAG	BRUTALITÄT	BRTUALITÄT	1	158309999999963	5021
37	8	9	5	19	VERBRENNUNG	PROZESSION		0	-1	-1
37	8	9	6	13	SARG	GRAB	GRAB	1	221109999999963	6577
37	8	9	7	22	TAKT	HARFE		0	-1	-1
37	8	9	8	9	KOCHTOPF	BÜGELEISEN		0	-1	-1
37	8	9	9	25	FINDIGKEIT	EINFALL		0	-1	-1
37	8	9	10	17	SONATE	KLAVIER	MUSIKINSTRUMENT	0	548109999999963	16633
37	8	9	11	38	SEILTÄNZER	SCHWERPUNKT		0	-1	-1
37	8	9	12	12	HALLE	TURNIER		0	-1	-1
37	8	9	13	5	KAMERAD	OPFER	BRUDER	0	361230000000075	8359
37	8	9	14	16	KRANKHEIT	SYMPTOM		0	-1	-1
37	8	9	15	11	GESCHOSS	PFEIL		0	-1	-1
37	8	9	16	33	ÄHNLICHKEIT	WIEDERHOLUNG		0	-1	-1
37	8	9	17	2	GEDULD	KONTROLLE		0	-1	-1
37	8	9	18	14	VERANSTALTUNG	ÖFFENTLICHKEIT		0	-1	-1
37	8	9	19	24	GANGSTER	VERBRECHEN		0	-1	-1
37	8	9	20	36	VERZIERUNG	PALAST		0	-1	-1
37	8	9	21	39	ABRECHNUNG	BANKIER	QUITTUNG	0	152009999999963	3576
37	8	9	22	34	REGEL	KOMBINATION		0	-1	-1
37	8	9	23	4	TÜR	SCHRANK		0	-1	-1
37	8	9	24	35	AUFPRALL	FALL		0	-1	-1
37	8	9	25	20	KUMMER	TRAURIGKEIT		0	-1	-1
37	8	9	26	37	STUDIUM	WIRTSCHAFT		0	-1	-1
37	8	9	27	1	INSTANZ	GESETZGEBUNG		0	-1	-1
37	8	9	28	26	DUFT	GERUCH		0	-1	-1
37	8	9	29	31	ANREGUNG	BEISPIEL		0	-1	-1
37	8	9	30	30	ZUGEHÖRIGKEIT	GENERATION		0	-1	-1
37	8	9	31	10	VORTRAG	REDNER		0	-1	-1
37	8	9	32	3	GITTER	BESCHRÄNKUNG		0	-1	-1
37	8	9	33	28	GEMÜT	HEITERKEIT		0	-1	-1
37	8	9	34	21	ORIENTIERUNG	AUSGANG		0	-1	-1
37	8	9	35	6	BÜRGSCHAFT	VOLLMACHT	VOLLMACHT	1	240540000000037	4801
37	8	9	36	40	GESCHENK	UNDANK		0	-1	-1
37	8	9	37	7	SPRÜHREGEN	FLUSS		0	-1	-1
37	8	9	38	27	STRICK	SCHLINGE		0	-1	-1
37	8	9	39	18	WELLE	FLUT		0	-1	-1
37	8	9	40	32	GLETSCHER	POL	ALPEN	0	101590999999996	11439
