## Supplementary material for "Vast amounts of encoded items nullify but do not reverse the effect of sleep on declarative memory": Dataset: PAL_37_2_2.xlsx

### Sheet: Sheet1
VP_Nr	Block	VersioN	counter	pair_code	cue	correct_answer	answer	accuracy	reactiontime1	reactiontime2
37	1	8	1	29	SÄUGLING	WIEGE		0	-1	-1
37	1	8	2	33	GETRÄNK	SCHAUM		0	-1	-1
37	1	8	3	9	BEMÜHUNGEN	ANSTRENGUNG		0	-1	-1
37	1	8	4	25	STIMMUNG	ATMOSPHÄRE		0	-1	-1
37	1	8	5	16	PERSON	SCHADEN		0	-1	-1
37	1	8	6	1	WOHNUNG	HEIM		0	-1	-1
37	1	8	7	19	LERCHE	FRÖHLICHKEIT		0	-1	-1
37	1	8	8	35	LEICHTIGKEIT	SCHWERKRAFT		0	-1	-1
37	1	8	9	36	LEERE	DUMPFHEIT		0	-1	-1
37	1	8	10	2	GELEGENHEIT	LIEBSCHAFT		0	-1	-1
37	1	8	11	5	JUNGFRAU	SCHLEIER		0	-1	-1
37	1	8	12	21	ERMÜDUNG	KREISLAUF		0	-1	-1
37	1	8	13	6	DICHTER	ZITAT		0	-1	-1
37	1	8	14	8	FAMILIE	MUTTER		0	-1	-1
37	1	8	15	23	ÄRA	ZEITALTER		0	-1	-1
37	1	8	16	38	PFEFFER	BUTTER		0	-1	-1
37	1	8	17	10	IRRTUM	MISSVERSTÄNDNIS		0	-1	-1
37	1	8	18	34	ENTSPANNUNG	BEDROHUNG		0	-1	-1
37	1	8	19	28	SCHATTEN	EXISTENZ		0	-1	-1
37	1	8	20	24	SOZIALIST	PAROLE		0	-1	-1
37	1	8	21	14	LÜGE	WAHRHEIT		0	-1	-1
37	1	8	22	15	PLAKAT	HAMMER		0	-1	-1
37	1	8	23	7	FENSTER	BEWOHNER		0	-1	-1
37	1	8	24	31	VERWALTUNG	GENEHMIGUNG		0	-1	-1
37	1	8	25	17	THEMA	INTERESSE		0	-1	-1
37	1	8	26	13	BÜSTENHALTER	BUSEN		0	-1	-1
37	1	8	27	27	ERFAHRUNG	UNWISSENHEIT		0	-1	-1
37	1	8	28	22	BEGINN	FOLGE		0	-1	-1
37	1	8	29	30	STRAND	VERGNÜGEN		0	-1	-1
37	1	8	30	4	TRANSPORT	LAGER		0	-1	-1
37	1	8	31	39	RÄUBER	DIEBSTAHL		0	-1	-1
37	1	8	32	37	FISCHER	MEER		0	-1	-1
37	1	8	33	26	ADMIRAL	WAFFENRUHE	ALLIANZ	0	957710000000001	12047
37	1	8	34	40	GESTALTUNG	LANDSCHAFT		0	-1	-1
37	1	8	35	32	MÜNDIGKEIT	ABHÄNGIGKEIT		0	-1	-1
37	1	8	36	3	GABEL	SOSSE		0	-1	-1
37	1	8	37	11	REIZ	REAKTION		0	-1	-1
37	1	8	38	12	ABFALL	SCHMUTZ		0	-1	-1
37	1	8	39	20	FLEISCH	RAUBTIER		0	-1	-1
37	1	8	40	18	BLASE	BAUCH	BAUCH	1	584739999999999	7503
37	2	7	1	18	STANGE	STOSS		0	-1	-1
37	2	7	2	12	WHISKY	DUDELSACK	DUDELSACK	1	1847.5	4215
37	2	7	3	17	VERSCHIEDENHEIT	GEGENTEIL		0	-1	-1
37	2	7	4	36	VERMITTLUNG	INTERVIEW		0	-1	-1
37	2	7	5	21	KRANKENWAGEN	NOTFALL		0	-1	-1
37	2	7	6	2	KAMMER	GEKLAPPER		0	-1	-1
37	2	7	7	28	ENTFÜHRUNG	AUSBEUTE		0	-1	-1
37	2	7	8	40	ARGUMENT	ENTSCHEIDUNG	ÜBERZEUGUNG	0	7343.5	9663
37	2	7	9	9	STEUER	UNTERSCHLAGUNG		0	-1	-1
37	2	7	10	7	BOTSCHAFTER	NATIONALITÄT	NATIONALITÄT	1	2479.5	4755
37	2	7	11	4	WEISE	ART		0	-1	-1
37	2	7	12	37	MIKROSKOP	BAKTERIEN		0	-1	-1
37	2	7	13	8	FIEBER	ERSCHÖPFUNG		0	-1	-1
37	2	7	14	39	ÄRGER	FEINDSELIGKEIT		0	-1	-1
37	2	7	15	10	EIFERSUCHT	GRUND		0	-1	-1
37	2	7	16	5	ZITRONE	ERDBEERE		0	-1	-1
37	2	7	17	11	ÜBERBLICK	STANDPUNKT		0	-1	-1
37	2	7	18	3	AUSBILDUNG	ZUKUNFT		0	-1	-1
37	2	7	19	16	FUSSKNÖCHEL	ARM		0	-1	-1
37	2	7	20	34	EMANZIPATION	GLEICHSTELLUNG	GLEICHSTELLUNG	1	2583.5	7903
37	2	7	21	25	METHODE	VERSUCH		0	-1	-1
37	2	7	22	31	TODESKAMPF	LEBEN		0	-1	-1
37	2	7	23	14	PROFESSOR	HOCHSCHULE		0	-1	-1
37	2	7	24	1	HERZLICHKEIT	GEHÄSSIGKEIT		0	-1	-1
37	2	7	25	15	SCHLAMM	HÜRDE		0	-1	-1
37	2	7	26	19	UMWELT	GEFÄHRDUNG		0	-1	-1
37	2	7	27	24	DOKTOR	KLINIK		0	-1	-1
37	2	7	28	20	TINTE	BLEISTIFT	BLEI	0	4791.5	15543
37	2	7	29	33	CHARME	HERZ	LIEBE	0	619930000000005	14345
37	2	7	30	13	ERFOLG	LEBENSLAUF		0	-1	-1
37	2	7	31	29	ALGEBRA	FUNKTION		0	-1	-1
37	2	7	32	26	ANTWORT	BEKENNTNIS		0	-1	-1
37	2	7	33	23	SCHÄDEL	LEICHE		0	-1	-1
37	2	7	34	30	DARBIETUNG	BEOBACHTUNG		0	-1	-1
37	2	7	35	38	ZAUBERER	ENTHÜLLUNG		0	-1	-1
37	2	7	36	22	SCHLEIM	HAFER		0	-1	-1
37	2	7	37	27	LAWINE	FELSBLOCK	FELSBLOCK	1	2983.5	4831
37	2	7	38	32	ZERSTÖRUNG	AUSROTTUNG		0	-1	-1
37	2	7	39	6	HEKTAR	ZAUN	FELD	0	710980000000005	8119
37	2	7	40	35	HAUSSCHUHE	PFEIFE		0	-1	-1
37	3	6	1	35	KÜSTE	DÜNE		0	-1	-1
37	3	6	2	24	SPIELZEUG	PLASTIK		0	-1	-1
37	3	6	3	1	UFER	DAMM		0	-1	-1
37	3	6	4	3	GEBIRGE	EDELWEISS		0	-1	-1
37	3	6	5	22	ENERGIE	ÖL		0	-1	-1
37	3	6	6	14	HOCHZEIT	ALTAR		0	-1	-1
37	3	6	7	33	LADEN	REKLAME		0	-1	-1
37	3	6	8	17	REVOLVER	KALIBER		0	-1	-1
37	3	6	9	39	LABOR	PIPETTE		0	-1	-1
37	3	6	10	25	AQUARELL	GALERIE		0	-1	-1
37	3	6	11	32	SCHMIED	HUFEISEN		0	-1	-1
37	3	6	12	40	RADIO	STIMME		0	-1	-1
37	3	6	13	7	TONNE	REGEN		0	-1	-1
37	3	6	14	21	ARZT	PRAXIS	PRAXIS	1	116232999999998	13307
37	3	6	15	9	HERD	FEUER		0	-1	-1
37	3	6	16	11	SCHACH	TURM	TURM	1	466289999999991	5655
37	3	6	17	23	NÄHEN	KREUZSTICH		0	-1	-1
37	3	6	18	16	NACHT	SCHEINWERFER		0	-1	-1
37	3	6	19	37	STRAUSS	TULPEN		0	-1	-1
37	3	6	20	20	RINGE	BAUM		0	-1	-1
37	3	6	21	27	MUSEUM	ÄGYPTEN		0	-1	-1
37	3	6	22	36	INSEKT	LIBELLE		0	-1	-1
37	3	6	23	34	MUSKEL	SEHNE	SEHNE	1	274370000000019	3857
37	3	6	24	5	EISENBAHN	SCHIENE		0	-1	-1
37	3	6	25	15	GEFÄNGNIS	VERGEHEN		0	-1	-1
37	3	6	26	6	DYNAMO	LICHT		0	-1	-1
37	3	6	27	38	FISCH	SCHUPPEN		0	-1	-1
37	3	6	28	10	TANNE	RINDE		0	-1	-1
37	3	6	29	12	ZEUS	HADES	HADES	1	769560000000009	9823
37	3	6	30	29	GRILLEN	SOMMER	SOMMER	1	1159.5	2447
37	3	6	31	26	KÜCHE	EIMER		0	-1	-1
37	3	6	32	13	VERORDNUNG	BESCHEID		0	-1	-1
37	3	6	33	18	KAMPF	SIEG		0	-1	-1
37	3	6	34	2	WEIN	BLUME		0	-1	-1
37	3	6	35	4	WINTER	UNFALL		0	-1	-1
37	3	6	36	8	FLUGZEUG	TOMATENSAFT		0	-1	-1
37	3	6	37	28	BIBLIOTHEK	SIGNATUR		0	-1	-1
37	3	6	38	19	THEATER	REIHE		0	-1	-1
37	3	6	39	31	ORKAN	WIRBEL		0	-1	-1
37	3	6	40	30	BUCH	SCHRIFTSTELLER		0	-1	-1
37	4	5	1	10	INSTRUMENT	OBOE	QUERFLÖTE	0	646420000000019	8081
37	4	5	2	32	FABRIK	PRODUKTION	PRODUKTION	1	338379999999981	6106
37	4	5	3	19	SCHULE	HOLZ		0	-1	-1
37	4	5	4	40	FLOTTE	DECK		0	-1	-1
37	4	5	5	30	HEER	INFANTERIE		0	-1	-1
37	4	5	6	12	FLOCKEN	SCHNEE		0	-1	-1
37	4	5	7	23	ZÜGEL	WENDE		0	-1	-1
37	4	5	8	25	SPORT	SCHWEISS		0	-1	-1
37	4	5	9	9	KAUFHAUS	SCHAUFENSTER		0	-1	-1
37	4	5	10	11	MÖBEL	LEHNE		0	-1	-1
37	4	5	11	5	ORCHESTER	KONZERT		0	-1	-1
37	4	5	12	18	BAHNHOF	KIOSK		0	-1	-1
37	4	5	13	31	AUFTRAG	ARBEIT		0	-1	-1
37	4	5	14	14	ANGABE	ZEUGE		0	-1	-1
37	4	5	15	1	KRUG	BIER	BIER	1	309579999999981	3953
37	4	5	16	39	VERLETZUNG	SCHORF		0	-1	-1
37	4	5	17	3	BRÜCKE	SAN FRANCISCO		0	-1	-1
37	4	5	18	29	PINSEL	LEINWAND		0	-1	-1
37	4	5	19	33	REPTIL	ECHSE	SALAMANDER	0	312710000000009	15367
37	4	5	20	2	GELENK	KEULE		0	-1	-1
37	4	5	21	8	HEFT	NOTE		0	-1	-1
37	4	5	22	35	GETREIDE	DINKEL		0	-1	-1
37	4	5	23	6	GLAUBE	BIBEL		0	-1	-1
37	4	5	24	13	GESICHT	MASKE		0	-1	-1
37	4	5	25	36	STRASSE	TEER		0	-1	-1
37	4	5	26	17	SCHIFF	DOCK		0	-1	-1
37	4	5	27	22	NATUR	PFLANZE		0	-1	-1
37	4	5	28	34	EREIGNIS	FEST		0	-1	-1
37	4	5	29	24	INFEKTION	SCHMERZEN		0	-1	-1
37	4	5	30	27	SCHAUSPIEL	BÜHNE		0	-1	-1
37	4	5	31	7	AUFSTAND	REBELLION		0	-1	-1
37	4	5	32	26	FAHRRAD	PEDAL		0	-1	-1
37	4	5	33	21	BÜNDNIS	PAKT		0	-1	-1
37	4	5	34	16	REISE	KONTINENT		0	-1	-1
37	4	5	35	38	FAHRZEUG	KETTE		0	-1	-1
37	4	5	36	37	WEBER	KAMM		0	-1	-1
37	4	5	37	28	STIFT	KAPPE		0	-1	-1
37	4	5	38	20	RIESE	SCHRITT		0	-1	-1
37	4	5	39	4	MAUER	BRÜSTUNG		0	-1	-1
37	4	5	40	15	TROPEN	AMAZONAS		0	-1	-1
37	5	4	1	4	ANGEBOT	MARKT	NACHFRAGE	0	166779999999981	3796
37	5	4	2	37	ANGST	SCHLANGE		0	-1	-1
37	5	4	3	10	ZIEL	RICHTUNG		0	-1	-1
37	5	4	4	8	GLÜCK	ZUFALL	ZUFALL	1	227990000000037	4552
37	5	4	5	16	ERFORSCHUNG	PATENT		0	-1	-1
37	5	4	6	23	GEDICHT	LIEBE		0	-1	-1
37	5	4	7	39	GESCHICHTE	ENTWICKLUNG		0	-1	-1
37	5	4	8	40	GENUSS	ZIGARRE		0	-1	-1
37	5	4	9	21	DIAMANT	GOLD	GOLD	1	276479999999981	3904
37	5	4	10	14	ERGÄNZUNG	ZUSATZ		0	-1	-1
37	5	4	11	36	POLIZIST	WACHE		0	-1	-1
37	5	4	12	26	DICKICHT	WALD		0	-1	-1
37	5	4	13	5	MÖNCH	NONNE	NONNE	1	2016	4784
37	5	4	14	25	BETTLER	UNGLÜCK		0	-1	-1
37	5	4	15	28	GÖTTIN	GEBET		0	440779999999981	13896
37	5	4	16	6	STIRN	KINN		0	-1	-1
37	5	4	17	12	THEORIE	AUSNAHME		0	-1	-1
37	5	4	18	33	BEGABUNG	VERERBUNG	VERANLAGUNG	0	219979999999981	4496
37	5	4	19	27	VERRAT	TREUE		0	-1	-1
37	5	4	20	18	BESESSENHEIT	TEUFEL		0	-1	-1
37	5	4	21	7	HIMMEL	FIRMAMENT		0	-1	-1
37	5	4	22	38	SAUERSTOFF	LUFT	LUFT	1	1695.5	2604
37	5	4	23	35	FAHNE	EROBERUNG		0	-1	-1
37	5	4	24	20	ANDEUTUNG	VERDACHT		0	-1	-1
37	5	4	25	30	MUSIKER	AKKORDEON		0	-1	-1
37	5	4	26	19	BETRAG	WECHSEL		0	-1	-1
37	5	4	27	31	MERKMAL	DETAIL		0	-1	-1
37	5	4	28	9	LAUNE	HUMOR		0	-1	-1
37	5	4	29	24	LABYRINTH	SUCHE		0	-1	-1
37	5	4	30	32	DIENER	HALTUNG		0	-1	-1
37	5	4	31	1	GRUPPE	VERSAMMLUNG		0	-1	-1
37	5	4	32	11	AUFGABE	ERLEDIGUNG		0	-1	-1
37	5	4	33	29	ANFÜHRER	CHEF		0	-1	-1
37	5	4	34	34	SCHLEMMER	LECKERBISSEN		0	-1	-1
37	5	4	35	3	SALAT	GARTEN		0	-1	-1
37	5	4	36	2	SCHÜLER	DOZENT	DOZENT	1	1869	3173
37	5	4	37	22	ZIMMER	ECKE		0	-1	-1
37	5	4	38	17	KLIPPE	ABGRUND		0	-1	-1
37	5	4	39	13	NAGEL	METALL		0	-1	-1
37	5	4	40	15	MOOR	SUMPF		0	-1	-1
37	6	3	1	11	APFEL	PFIRSICH	BAUM	0	177120000000019	2320
37	6	3	2	18	GEDÄCHTNIS	ELEFANT		0	-1	-1
37	6	3	3	22	ZEIT	URSPRUNG		0	-1	-1
37	6	3	4	24	RICHTER	GERECHTIGKEIT		0	-1	-1
37	6	3	5	7	NORM	MORAL		0	-1	-1
37	6	3	6	27	ALKOHOL	OPIUM		0	-1	-1
37	6	3	7	30	TAT	ABSICHT		0	-1	-1
37	6	3	8	6	BESITZ	ANTEIL		0	-1	-1
37	6	3	9	37	WOLLE	KLEIDUNG	JEANS	0	138949000000004	16645
37	6	3	10	5	INDUSTRIE	BRANCHE		0	-1	-1
37	6	3	11	32	CHANCE	BEGEGNUNG		0	-1	-1
37	6	3	12	20	LARVE	RAUPE		0	-1	-1
37	6	3	13	3	TÄUSCHUNG	ECHTHEIT		0	-1	-1
37	6	3	14	1	GIFT	MORD		0	-1	-1
37	6	3	15	35	PROFIL	QUERSCHNITT		0	-1	-1
37	6	3	16	34	ERDGESCHOSS	DACHBODEN		0	-1	-1
37	6	3	17	16	GEBÄUDE	HOTEL		0	-1	-1
37	6	3	18	13	HELDENMUT	TAPFERKEIT		0	-1	-1
37	6	3	19	28	SEGEN	SCHÖPFER		0	-1	-1
37	6	3	20	29	PUDDING	SÜSSIGKEITEN		0	-1	-1
37	6	3	21	8	MEINEID	EHRENHAFTIGKEIT	TAPFERKEIT	0	156149000000004	19763
37	6	3	22	10	LEIDENSCHAFT	KUSS		0	-1	-1
37	6	3	23	31	VERGLEICH	GLEICHNIS		0	-1	-1
37	6	3	24	33	AUTO	PRESTIGE		0	-1	-1
37	6	3	25	38	DEFINITION	KONZEPT		0	-1	-1
37	6	3	26	40	PLAN	GROSSSTADT		0	-1	-1
37	6	3	27	17	GEIST	FLASCHE		0	-1	-1
37	6	3	28	25	ZWIELICHT	UNTERWELT		0	-1	-1
37	6	3	29	39	GESCHREI	PANIK		0	-1	-1
37	6	3	30	14	FORDERUNG	GEHALT		0	-1	-1
37	6	3	31	23	ARMUT	ELEND		0	-1	-1
37	6	3	32	9	ANSICHT	MEINUNG		0	-1	-1
37	6	3	33	12	DAMPF	LOKOMOTIVE		0	-1	-1
37	6	3	34	21	STOLZ	RUHM		0	-1	-1
37	6	3	35	36	JUNGE	MÄDCHEN		0	-1	-1
37	6	3	36	26	BEWEIS	TATSACHE		0	-1	-1
37	6	3	37	19	GESUNDHEIT	IMPFUNG		0	-1	-1
37	6	3	38	4	STUHL	SESSEL		0	-1	-1
37	6	3	39	15	PAPIER	BRIEF		0	-1	-1
37	6	3	40	2	VULKAN	EXPLOSION		0	-1	-1
37	7	2	1	16	KRITERIUM	AUSWAHL		0	-1	-1
37	7	2	2	17	VERSCHLEIERUNG	KOPFTUCH		0	-1	-1
37	7	2	3	25	DISZIPLIN	GEHORSAM		0	-1	-1
37	7	2	4	36	AUSWERTUNG	ERGEBNIS		0	-1	-1
37	7	2	5	5	FREUND	VERTRAUEN	VERTRAUEN	1	100085999999996	11743
37	7	2	6	27	SCHICKSAL	IRONIE		0	-1	-1
37	7	2	7	39	FASS	KELLER	BODEN	0	935109999999963	10319
37	7	2	8	11	EHE	VERLOBUNG		0	-1	-1
37	7	2	9	3	VERLUST	ABNAHME		0	-1	-1
37	7	2	10	4	KRITIK	ZWEIFEL		0	-1	-1
37	7	2	11	30	SPRACHE	AKUSTIK		0	-1	-1
37	7	2	12	21	ANSTAND	SITTE		0	-1	-1
37	7	2	13	23	BUNGALOW	SIEDLUNG	FLÄCHE	0	487329999999981	6601
37	7	2	14	31	HÄRTE	KRAFT		0	-1	-1
37	7	2	15	20	BEGRÜSSUNG	FREUNDLICHKEIT		0	-1	-1
37	7	2	16	33	ERLÖSUNG	HIMMELREICH		0	-1	-1
37	7	2	17	29	TAL	WIESE		0	-1	-1
37	7	2	18	1	BLICK	PERSPEKTIVE		0	-1	-1
37	7	2	19	40	POSTKUTSCHE	PFERD	PFERD	1	165190999999996	17703
37	7	2	20	38	NEFFE	GROSSMUTTER	GROSSMUTTER	1	225529999999981	7391
37	7	2	21	32	TRAUM	WIRKLICHKEIT		0	-1	-1
37	7	2	22	37	DÄMMERUNG	MORGENGRAUEN	MORGENGRAUEN	1	307729999999981	7477
37	7	2	23	7	GRAS	VIEH		0	-1	-1
37	7	2	24	9	GESPENST	ERSCHEINUNG		0	-1	-1
37	7	2	25	13	TIER	FROSCH		0	-1	-1
37	7	2	26	34	PRÜFUNG	MISSERFOLG		0	-1	-1
37	7	2	27	2	MALER	PIANIST		0	-1	-1
37	7	2	28	12	KOMÖDIE	DRAMA		0	-1	-1
37	7	2	29	22	MACHT	HERRSCHER		0	-1	-1
37	7	2	30	15	SEEGANG	DAMPFER		0	-1	-1
37	7	2	31	26	FRAGE	EINWAND		0	-1	-1
37	7	2	32	6	ZUWACHS	FORTSCHRITT		0	-1	-1
37	7	2	33	18	SCHMETTERLING	BLÜTE		0	-1	-1
37	7	2	34	10	ILLUSION	WAHRNEHMUNG		0	-1	-1
37	7	2	35	28	UHR	KIRCHE		0	-1	-1
37	7	2	36	24	GNADE	BARMHERZIGKEIT		0	-1	-1
37	7	2	37	35	ANFORDERUNG	SCHWIERIGKEIT		0	-1	-1
37	7	2	38	14	HAUT	BLUT		0	-1	-1
37	7	2	39	8	BERG	HÜTTE		0	-1	-1
37	7	2	40	19	GEISEL	GEFANGENER		0	-1	-1
37	8	1	1	36	RÜCKSCHRITT	VERGANGENHEIT	FORTSCHRITT	0	167519999999925	3931
37	8	1	2	4	STURM	WINDHAUCH		0	-1	-1
37	8	1	3	35	FIGUR	BRETT		0	-1	-1
37	8	1	4	26	SKLAVE	KÖNIG		0	-1	-1
37	8	1	5	23	SÄNGER	KÜNSTLER		0	-1	-1
37	8	1	6	9	FORM	KREIS		0	-1	-1
37	8	1	7	16	VOGEL	KATZE		0	-1	-1
37	8	1	8	25	SPASS	FEIER		0	-1	-1
37	8	1	9	13	KUGEL	QUADRAT		0	-1	-1
37	8	1	10	10	ABSPRACHE	VERTRAG		0	-1	-1
37	8	1	11	24	BEDÜRFNIS	WERBUNG		0	-1	-1
37	8	1	12	5	BERUF	ANERKENNUNG		0	-1	-1
37	8	1	13	19	ERDE	STEIN	BODEN	0	161540000000037	2535
37	8	1	14	8	BARGELD	WERT		0	-1	-1
37	8	1	15	40	PUPPE	KIND		0	-1	-1
37	8	1	16	29	MANGEL	VERZICHT		0	-1	-1
37	8	1	17	31	NÄSSE	GEWITTER		0	-1	-1
37	8	1	18	21	DEMOKRATIE	SYSTEM	SYSTEM	1	372940000000037	5361
37	8	1	19	18	TRINKSPRUCH	SPRICHWORT		0	-1	-1
37	8	1	20	14	STERN	WEIHNACHTEN		0	-1	-1
37	8	1	21	20	INFORMATION	INHALT		0	-1	-1
37	8	1	22	3	STILLE	EINSAMKEIT		0	-1	-1
37	8	1	23	38	FÄHIGKEIT	VERANLAGUNG		0	-1	-1
37	8	1	24	11	GEHIRN	BEWUSSTSEIN		0	-1	-1
37	8	1	25	12	NUTZEN	KOSTEN		0	-1	-1
37	8	1	26	6	CHAOS	STRUKTUR		0	-1	-1
37	8	1	27	34	EMPFEHLUNG	RAT		0	-1	-1
37	8	1	28	17	STAUB	SAUBERKEIT		0	-1	-1
37	8	1	29	15	BECHER	KAFFEE		0	-1	-1
37	8	1	30	28	URHEBER	KAUSALITÄT		0	-1	-1
37	8	1	31	7	ZEITUNG	DRUCK		0	-1	-1
37	8	1	32	39	SCHAMGEFÜHL	KÖRPER	KÖRPER	1	215919999999925	4431
37	8	1	33	1	PELZ	FUCHS		0	-1	-1
37	8	1	34	30	BEGRIFF	BEDEUTUNG		0	-1	-1
37	8	1	35	32	EINGEBUNG	IDEE		0	-1	-1
37	8	1	36	37	ANEKDOTE	WITZ	WITZ	1	222340000000037	3199
37	8	1	37	22	LÖSUNG	PROBLEM	PROBLEM	1	153109999999963	2927
37	8	1	38	27	GRUNDRECHT	VERFASSUNG	VERFASSUNG	1	8951.5	11031
37	8	1	39	33	RÜSTUNG	ANGRIFF		0	-1	-1
37	8	1	40	2	MASCHINE	APPARAT		0	-1	-1
