## Supplementary material for "Vast amounts of encoded items nullify but do not reverse the effect of sleep on declarative memory": Dataset: PAL_37_2_3.xlsx

### Sheet: Tabelle1
VP_Nr	Block	VersioN	counter	pair_code	cue	correct_answer	answer	accuracy	reactiontime1	reactiontime2
37	1	8	1	12	ABFALL	SCHMUTZ		0	-1	-1
37	1	8	2	19	LERCHE	FRÖHLICHKEIT		0	-1	-1
37	1	8	3	28	SCHATTEN	EXISTENZ		0	-1	-1
37	1	8	4	32	MÜNDIGKEIT	ABHÄNGIGKEIT		0	-1	-1
37	1	8	5	38	PFEFFER	BUTTER		0	-1	-1
37	1	8	6	30	STRAND	VERGNÜGEN		0	-1	-1
37	1	8	7	23	ÄRA	ZEITALTER		0	-1	-1
37	1	8	8	40	GESTALTUNG	LANDSCHAFT		0	-1	-1
37	1	8	9	5	JUNGFRAU	SCHLEIER		0	-1	-1
37	1	8	10	18	BLASE	BAUCH	BAUCH	1	2551.8	4071
37	1	8	11	35	LEICHTIGKEIT	SCHWERKRAFT		0	-1	-1
37	1	8	12	17	THEMA	INTERESSE		0	-1	-1
37	1	8	13	3	GABEL	SOSSE		0	-1	-1
37	1	8	14	39	RÄUBER	DIEBSTAHL		0	-1	-1
37	1	8	15	4	TRANSPORT	LAGER		0	-1	-1
37	1	8	16	24	SOZIALIST	PAROLE		0	-1	-1
37	1	8	17	7	FENSTER	BEWOHNER		0	-1	-1
37	1	8	18	25	STIMMUNG	ATMOSPHÄRE		0	-1	-1
37	1	8	19	14	LÜGE	WAHRHEIT		0	-1	-1
37	1	8	20	22	BEGINN	FOLGE		0	-1	-1
37	1	8	21	20	FLEISCH	RAUBTIER		0	-1	-1
37	1	8	22	6	DICHTER	ZITAT		0	-1	-1
37	1	8	23	1	WOHNUNG	HEIM		0	-1	-1
37	1	8	24	13	BÜSTENHALTER	BUSEN		0	-1	-1
37	1	8	25	15	PLAKAT	HAMMER		0	-1	-1
37	1	8	26	8	FAMILIE	MUTTER		0	-1	-1
37	1	8	27	16	PERSON	SCHADEN		0	-1	-1
37	1	8	28	9	BEMÜHUNGEN	ANSTRENGUNG		0	-1	-1
37	1	8	29	26	ADMIRAL	WAFFENRUHE		0	-1	-1
37	1	8	30	36	LEERE	DUMPFHEIT		0	-1	-1
37	1	8	31	2	GELEGENHEIT	LIEBSCHAFT		0	-1	-1
37	1	8	32	11	REIZ	REAKTION		0	-1	-1
37	1	8	33	21	ERMÜDUNG	KREISLAUF		0	-1	-1
37	1	8	34	37	FISCHER	MEER		0	-1	-1
37	1	8	35	27	ERFAHRUNG	UNWISSENHEIT		0	-1	-1
37	1	8	36	31	VERWALTUNG	GENEHMIGUNG		0	-1	-1
37	1	8	37	34	ENTSPANNUNG	BEDROHUNG		0	-1	-1
37	1	8	38	10	IRRTUM	MISSVERSTÄNDNIS		0	-1	-1
37	1	8	39	29	SÄUGLING	WIEGE		0	-1	-1
37	1	8	40	33	GETRÄNK	SCHAUM		0	-1	-1
37	2	7	1	18	STANGE	STOSS		0	-1	-1
37	2	7	2	32	ZERSTÖRUNG	AUSROTTUNG		0	-1	-1
37	2	7	3	6	HEKTAR	ZAUN		0	-1	-1
37	2	7	4	27	LAWINE	FELSBLOCK	FELSBLOCK	1	1433	8849
37	2	7	5	4	WEISE	ART		0	-1	-1
37	2	7	6	5	ZITRONE	ERDBEERE		0	-1	-1
37	2	7	7	2	KAMMER	GEKLAPPER		0	-1	-1
37	2	7	8	23	SCHÄDEL	LEICHE		0	-1	-1
37	2	7	9	30	DARBIETUNG	BEOBACHTUNG		0	-1	-1
37	2	7	10	16	FUSSKNÖCHEL	ARM		0	-1	-1
37	2	7	11	34	EMANZIPATION	GLEICHSTELLUNG	GLEICHSTELLUNG	1	4072	8808
37	2	7	12	20	TINTE	BLEISTIFT	BLEISTIFT	1	648780000000005	10392
37	2	7	13	24	DOKTOR	KLINIK		0	-1	-1
37	2	7	14	28	ENTFÜHRUNG	AUSBEUTE		0	-1	-1
37	2	7	15	37	MIKROSKOP	BAKTERIEN		0	-1	-1
37	2	7	16	12	WHISKY	DUDELSACK	DUDELSACK	1	1459	3289
37	2	7	17	22	SCHLEIM	HAFER		0	-1	-1
37	2	7	18	29	ALGEBRA	FUNKTION		0	-1	-1
37	2	7	19	11	ÜBERBLICK	STANDPUNKT		0	-1	-1
37	2	7	20	19	UMWELT	GEFÄHRDUNG		0	-1	-1
37	2	7	21	7	BOTSCHAFTER	NATIONALITÄT		0	-1	-1
37	2	7	22	25	METHODE	VERSUCH		0	-1	-1
37	2	7	23	39	ÄRGER	FEINDSELIGKEIT		0	-1	-1
37	2	7	24	1	HERZLICHKEIT	GEHÄSSIGKEIT		0	-1	-1
37	2	7	25	14	PROFESSOR	HOCHSCHULE		0	-1	-1
37	2	7	26	10	EIFERSUCHT	GRUND		0	-1	-1
37	2	7	27	31	TODESKAMPF	LEBEN		0	-1	-1
37	2	7	28	38	ZAUBERER	ENTHÜLLUNG		0	-1	-1
37	2	7	29	15	SCHLAMM	HÜRDE		0	-1	-1
37	2	7	30	35	HAUSSCHUHE	PFEIFE		0	-1	-1
37	2	7	31	17	VERSCHIEDENHEIT	GEGENTEIL		0	-1	-1
37	2	7	32	40	ARGUMENT	ENTSCHEIDUNG		0	-1	-1
37	2	7	33	8	FIEBER	ERSCHÖPFUNG		0	-1	-1
37	2	7	34	33	CHARME	HERZ	LIEBE	0	3047	4969
37	2	7	35	21	KRANKENWAGEN	NOTFALL		0	-1	-1
37	2	7	36	13	ERFOLG	LEBENSLAUF		0	-1	-1
37	2	7	37	36	VERMITTLUNG	INTERVIEW		0	-1	-1
37	2	7	38	9	STEUER	UNTERSCHLAGUNG		0	-1	-1
37	2	7	39	3	AUSBILDUNG	ZUKUNFT		0	-1	-1
37	2	7	40	26	ANTWORT	BEKENNTNIS		0	-1	-1
37	3	6	1	35	KÜSTE	DÜNE		0	-1	-1
37	3	6	2	23	NÄHEN	KREUZSTICH		0	-1	-1
37	3	6	3	3	GEBIRGE	EDELWEISS		0	-1	-1
37	3	6	4	13	VERORDNUNG	BESCHEID		0	-1	-1
37	3	6	5	20	RINGE	BAUM		0	-1	-1
37	3	6	6	29	GRILLEN	SOMMER		0	-1	-1
37	3	6	7	2	WEIN	BLUME		0	-1	-1
37	3	6	8	4	WINTER	UNFALL		0	-1	-1
37	3	6	9	18	KAMPF	SIEG		0	-1	-1
37	3	6	10	15	GEFÄNGNIS	VERGEHEN		0	-1	-1
37	3	6	11	28	BIBLIOTHEK	SIGNATUR		0	-1	-1
37	3	6	12	24	SPIELZEUG	PLASTIK		0	-1	-1
37	3	6	13	7	TONNE	REGEN		0	-1	-1
37	3	6	14	39	LABOR	PIPETTE		0	-1	-1
37	3	6	15	25	AQUARELL	GALERIE		0	-1	-1
37	3	6	16	33	LADEN	REKLAME		0	-1	-1
37	3	6	17	8	FLUGZEUG	TOMATENSAFT		0	-1	-1
37	3	6	18	30	BUCH	SCHRIFTSTELLER		0	-1	-1
37	3	6	19	17	REVOLVER	KALIBER		0	-1	-1
37	3	6	20	36	INSEKT	LIBELLE		0	-1	-1
37	3	6	21	16	NACHT	SCHEINWERFER		0	-1	-1
37	3	6	22	10	TANNE	RINDE		0	-1	-1
37	3	6	23	14	HOCHZEIT	ALTAR		0	-1	-1
37	3	6	24	37	STRAUSS	TULPEN		0	-1	-1
37	3	6	25	31	ORKAN	WIRBEL		0	-1	-1
37	3	6	26	21	ARZT	PRAXIS		0	-1	-1
37	3	6	27	9	HERD	FEUER		0	-1	-1
37	3	6	28	12	ZEUS	HADES	HADES	1	240489999999991	4773
37	3	6	29	11	SCHACH	TURM	TURM	1	333860000000009	4095
37	3	6	30	5	EISENBAHN	SCHIENE		0	-1	-1
37	3	6	31	38	FISCH	SCHUPPEN		0	-1	-1
37	3	6	32	26	KÜCHE	EIMER		0	-1	-1
37	3	6	33	19	THEATER	REIHE		0	-1	-1
37	3	6	34	22	ENERGIE	ÖL		0	-1	-1
37	3	6	35	40	RADIO	STIMME		0	-1	-1
37	3	6	36	1	UFER	DAMM		0	-1	-1
37	3	6	37	32	SCHMIED	HUFEISEN		0	-1	-1
37	3	6	38	34	MUSKEL	SEHNE	SEHNE	1	1790.5	3381
37	3	6	39	6	DYNAMO	LICHT		0	-1	-1
37	3	6	40	27	MUSEUM	ÄGYPTEN		0	-1	-1
37	4	5	1	5	ORCHESTER	KONZERT	GRABEN	0	451129999999981	5907
37	4	5	2	6	GLAUBE	BIBEL		0	-1	-1
37	4	5	3	28	STIFT	KAPPE		0	-1	-1
37	4	5	4	19	SCHULE	HOLZ		0	-1	-1
37	4	5	5	23	ZÜGEL	WENDE		0	-1	-1
37	4	5	6	12	FLOCKEN	SCHNEE		0	-1	-1
37	4	5	7	35	GETREIDE	DINKEL		0	-1	-1
37	4	5	8	27	SCHAUSPIEL	BÜHNE		0	-1	-1
37	4	5	9	32	FABRIK	PRODUKTION	PRODUKTION	1	238810000000009	5751
37	4	5	10	38	FAHRZEUG	KETTE		0	-1	-1
37	4	5	11	33	REPTIL	ECHSE	SALAMANDER	0	379110000000009	5399
37	4	5	12	25	SPORT	SCHWEISS		0	-1	-1
37	4	5	13	26	FAHRRAD	PEDAL		0	-1	-1
37	4	5	14	36	STRASSE	TEER		0	-1	-1
37	4	5	15	11	MÖBEL	LEHNE		0	-1	-1
37	4	5	16	14	ANGABE	ZEUGE		0	-1	-1
37	4	5	17	29	PINSEL	LEINWAND		0	-1	-1
37	4	5	18	17	SCHIFF	DOCK		0	-1	-1
37	4	5	19	34	EREIGNIS	FEST		0	-1	-1
37	4	5	20	24	INFEKTION	SCHMERZEN		0	-1	-1
37	4	5	21	15	TROPEN	AMAZONAS		0	-1	-1
37	4	5	22	21	BÜNDNIS	PAKT		0	-1	-1
37	4	5	23	1	KRUG	BIER	BIER	1	177510000000009	2415
37	4	5	24	16	REISE	KONTINENT		0	-1	-1
37	4	5	25	7	AUFSTAND	REBELLION	REVOLUTION	0	740710000000009	9183
37	4	5	26	18	BAHNHOF	KIOSK		0	-1	-1
37	4	5	27	3	BRÜCKE	SAN FRANCISCO		0	-1	-1
37	4	5	28	39	VERLETZUNG	SCHORF		0	-1	-1
37	4	5	29	2	GELENK	KEULE		0	-1	-1
37	4	5	30	20	RIESE	SCHRITT		0	-1	-1
37	4	5	31	8	HEFT	NOTE		0	-1	-1
37	4	5	32	9	KAUFHAUS	SCHAUFENSTER		0	-1	-1
37	4	5	33	31	AUFTRAG	ARBEIT		0	-1	-1
37	4	5	34	4	MAUER	BRÜSTUNG		0	-1	-1
37	4	5	35	10	INSTRUMENT	OBOE		0	-1	-1
37	4	5	36	37	WEBER	KAMM		0	-1	-1
37	4	5	37	22	NATUR	PFLANZE		0	-1	-1
37	4	5	38	40	FLOTTE	DECK		0	-1	-1
37	4	5	39	13	GESICHT	MASKE		0	-1	-1
37	4	5	40	30	HEER	INFANTERIE		0	-1	-1
37	5	4	1	35	FAHNE	EROBERUNG		0	-1	-1
37	5	4	2	6	STIRN	KINN	HÖHLE	0	155440000000037	2762
37	5	4	3	37	ANGST	SCHLANGE		0	-1	-1
37	5	4	4	39	GESCHICHTE	ENTWICKLUNG		0	-1	-1
37	5	4	5	13	NAGEL	METALL		0	-1	-1
37	5	4	6	22	ZIMMER	ECKE		0	-1	-1
37	5	4	7	3	SALAT	GARTEN		0	-1	-1
37	5	4	8	27	VERRAT	TREUE		0	-1	-1
37	5	4	9	15	MOOR	SUMPF		0	-1	-1
37	5	4	10	25	BETTLER	UNGLÜCK		0	-1	-1
37	5	4	11	26	DICKICHT	WALD		0	-1	-1
37	5	4	12	5	MÖNCH	NONNE	NONNE	1	350320000000019	8571
37	5	4	13	20	ANDEUTUNG	VERDACHT		0	-1	-1
37	5	4	14	2	SCHÜLER	DOZENT	DOZENT	1	215140000000037	3551
37	5	4	15	33	BEGABUNG	VERERBUNG	VERANLAGUNG	0	203140000000037	4191
37	5	4	16	21	DIAMANT	GOLD	GOLD	1	195940000000037	2743
37	5	4	17	4	ANGEBOT	MARKT		0	-1	-1
37	5	4	18	1	GRUPPE	VERSAMMLUNG		0	-1	-1
37	5	4	19	32	DIENER	HALTUNG		0	-1	-1
37	5	4	20	17	KLIPPE	ABGRUND		0	-1	-1
37	5	4	21	28	GÖTTIN	GEBET		0	-1	-1
37	5	4	22	19	BETRAG	WECHSEL		0	-1	-1
37	5	4	23	40	GENUSS	ZIGARRE		0	-1	-1
37	5	4	24	9	LAUNE	HUMOR		0	-1	-1
37	5	4	25	30	MUSIKER	AKKORDEON		0	-1	-1
37	5	4	26	36	POLIZIST	WACHE		0	-1	-1
37	5	4	27	10	ZIEL	RICHTUNG		0	-1	-1
37	5	4	28	11	AUFGABE	ERLEDIGUNG		0	-1	-1
37	5	4	29	24	LABYRINTH	SUCHE		0	-1	-1
37	5	4	30	8	GLÜCK	ZUFALL	ZUFALL*	1	224720000000019	4007
37	5	4	31	38	SAUERSTOFF	LUFT	LUFT	1	223940000000037	3099
37	5	4	32	29	ANFÜHRER	CHEF		0	-1	-1
37	5	4	33	16	ERFORSCHUNG	PATENT		0	-1	-1
37	5	4	34	7	HIMMEL	FIRMAMENT		0	-1	-1
37	5	4	35	14	ERGÄNZUNG	ZUSATZ		0	-1	-1
37	5	4	36	34	SCHLEMMER	LECKERBISSEN		0	-1	-1
37	5	4	37	12	THEORIE	AUSNAHME		0	-1	-1
37	5	4	38	23	GEDICHT	LIEBE		0	-1	-1
37	5	4	39	18	BESESSENHEIT	TEUFEL		0	-1	-1
37	5	4	40	31	MERKMAL	DETAIL		0	-1	-1
37	6	3	1	16	GEBÄUDE	HOTEL		0	-1	-1
37	6	3	2	8	MEINEID	EHRENHAFTIGKEIT	TAPFERKEIT	0	16043.5	17799
37	6	3	3	17	GEIST	FLASCHE		0	-1	-1
37	6	3	4	21	STOLZ	RUHM		0	-1	-1
37	6	3	5	15	PAPIER	BRIEF		0	-1	-1
37	6	3	6	12	DAMPF	LOKOMOTIVE		0	-1	-1
37	6	3	7	13	HELDENMUT	TAPFERKEIT		0	-1	-1
37	6	3	8	37	WOLLE	KLEIDUNG	HOSE	0	367040000000037	4359
37	6	3	9	6	BESITZ	ANTEIL		0	-1	-1
37	6	3	10	30	TAT	ABSICHT		0	-1	-1
37	6	3	11	18	GEDÄCHTNIS	ELEFANT		0	-1	-1
37	6	3	12	31	VERGLEICH	GLEICHNIS		0	-1	-1
37	6	3	13	27	ALKOHOL	OPIUM		0	-1	-1
37	6	3	14	26	BEWEIS	TATSACHE		0	-1	-1
37	6	3	15	3	TÄUSCHUNG	ECHTHEIT		0	-1	-1
37	6	3	16	38	DEFINITION	KONZEPT	ERKLÄRUNG	0	387959999999963	5415
37	6	3	17	11	APFEL	PFIRSICH		0	-1	-1
37	6	3	18	10	LEIDENSCHAFT	KUSS		0	-1	-1
37	6	3	19	5	INDUSTRIE	BRANCHE		0	-1	-1
37	6	3	20	35	PROFIL	QUERSCHNITT		0	-1	-1
37	6	3	21	9	ANSICHT	MEINUNG		0	-1	-1
37	6	3	22	29	PUDDING	SÜSSIGKEITEN		0	-1	-1
37	6	3	23	7	NORM	MORAL		0	-1	-1
37	6	3	24	4	STUHL	SESSEL		0	-1	-1
37	6	3	25	1	GIFT	MORD		0	-1	-1
37	6	3	26	40	PLAN	GROSSSTADT		0	-1	-1
37	6	3	27	25	ZWIELICHT	UNTERWELT		0	-1	-1
37	6	3	28	23	ARMUT	ELEND	REICHTUM	0	2290	4138
37	6	3	29	28	SEGEN	SCHÖPFER		0	-1	-1
37	6	3	30	2	VULKAN	EXPLOSION		0	-1	-1
37	6	3	31	14	FORDERUNG	GEHALT		0	-1	-1
37	6	3	32	33	AUTO	PRESTIGE		0	-1	-1
37	6	3	33	20	LARVE	RAUPE		0	-1	-1
37	6	3	34	32	CHANCE	BEGEGNUNG		0	-1	-1
37	6	3	35	36	JUNGE	MÄDCHEN		0	-1	-1
37	6	3	36	24	RICHTER	GERECHTIGKEIT		0	-1	-1
37	6	3	37	34	ERDGESCHOSS	DACHBODEN		0	-1	-1
37	6	3	38	19	GESUNDHEIT	IMPFUNG		0	-1	-1
37	6	3	39	39	GESCHREI	PANIK		0	-1	-1
37	6	3	40	22	ZEIT	URSPRUNG		0	-1	-1
37	7	2	1	17	VERSCHLEIERUNG	KOPFTUCH	UNTERDRÜCKUNG	0	2525.5	6320
37	7	2	2	29	TAL	WIESE		0	-1	-1
37	7	2	3	6	ZUWACHS	FORTSCHRITT		0	-1	-1
37	7	2	4	13	TIER	FROSCH		0	-1	-1
37	7	2	5	10	ILLUSION	WAHRNEHMUNG		0	-1	-1
37	7	2	6	15	SEEGANG	DAMPFER		0	-1	-1
37	7	2	7	16	KRITERIUM	AUSWAHL		0	-1	-1
37	7	2	8	23	BUNGALOW	SIEDLUNG		0	-1	-1
37	7	2	9	24	GNADE	BARMHERZIGKEIT		0	-1	-1
37	7	2	10	40	POSTKUTSCHE	PFERD		0	-1	-1
37	7	2	11	34	PRÜFUNG	MISSERFOLG		0	-1	-1
37	7	2	12	12	KOMÖDIE	DRAMA		0	-1	-1
37	7	2	13	26	FRAGE	EINWAND		0	-1	-1
37	7	2	14	5	FREUND	VERTRAUEN	VERTRAUEN	1	6727.5	10440
37	7	2	15	7	GRAS	VIEH		0	-1	-1
37	7	2	16	18	SCHMETTERLING	BLÜTE		0	-1	-1
37	7	2	17	39	FASS	KELLER		0	-1	-1
37	7	2	18	27	SCHICKSAL	IRONIE		0	-1	-1
37	7	2	19	21	ANSTAND	SITTE		0	-1	-1
37	7	2	20	8	BERG	HÜTTE		0	-1	-1
37	7	2	21	33	ERLÖSUNG	HIMMELREICH		0	-1	-1
37	7	2	22	1	BLICK	PERSPEKTIVE		0	-1	-1
37	7	2	23	4	KRITIK	ZWEIFEL		0	-1	-1
37	7	2	24	2	MALER	PIANIST		0	-1	-1
37	7	2	25	31	HÄRTE	KRAFT		0	-1	-1
37	7	2	26	20	BEGRÜSSUNG	FREUNDLICHKEIT		0	-1	-1
37	7	2	27	14	HAUT	BLUT		0	-1	-1
37	7	2	28	38	NEFFE	GROSSMUTTER	GROSSMUTTER	1	210059999999963	8119
37	7	2	29	25	DISZIPLIN	GEHORSAM		0	-1	-1
37	7	2	30	22	MACHT	HERRSCHER		0	-1	-1
37	7	2	31	3	VERLUST	ABNAHME		0	-1	-1
37	7	2	32	9	GESPENST	ERSCHEINUNG		0	-1	-1
37	7	2	33	11	EHE	VERLOBUNG		0	-1	-1
37	7	2	34	30	SPRACHE	AKUSTIK		0	-1	-1
37	7	2	35	28	UHR	KIRCHE		0	-1	-1
37	7	2	36	32	TRAUM	WIRKLICHKEIT		0	-1	-1
37	7	2	37	37	DÄMMERUNG	MORGENGRAUEN	MORGENGRAUEN	1	165570000000019	7599
37	7	2	38	19	GEISEL	GEFANGENER		0	-1	-1
37	7	2	39	36	AUSWERTUNG	ERGEBNIS		0	-1	-1
37	7	2	40	35	ANFORDERUNG	SCHWIERIGKEIT		0	-1	-1
37	8	1	1	10	ABSPRACHE	VERTRAG		0	-1	-1
37	8	1	2	30	BEGRIFF	BEDEUTUNG		0	-1	-1
37	8	1	3	3	STILLE	EINSAMKEIT		0	-1	-1
37	8	1	4	16	VOGEL	KATZE		0	-1	-1
37	8	1	5	37	ANEKDOTE	WITZ	WITZ	1	210290000000037	4519
37	8	1	6	35	FIGUR	BRETT		0	-1	-1
37	8	1	7	40	PUPPE	KIND		0	-1	-1
37	8	1	8	7	ZEITUNG	DRUCK		0	-1	-1
37	8	1	9	18	TRINKSPRUCH	SPRICHWORT		0	-1	-1
37	8	1	10	31	NÄSSE	GEWITTER		0	-1	-1
37	8	1	11	8	BARGELD	WERT		0	-1	-1
37	8	1	12	13	KUGEL	QUADRAT		0	-1	-1
37	8	1	13	1	PELZ	FUCHS		0	-1	-1
37	8	1	14	9	FORM	KREIS		0	-1	-1
37	8	1	15	36	RÜCKSCHRITT	VERGANGENHEIT		0	-1	-1
37	8	1	16	4	STURM	WINDHAUCH		0	-1	-1
37	8	1	17	27	GRUNDRECHT	VERFASSUNG		0	-1	-1
37	8	1	18	38	FÄHIGKEIT	VERANLAGUNG		0	-1	-1
37	8	1	19	33	RÜSTUNG	ANGRIFF		0	-1	-1
37	8	1	20	28	URHEBER	KAUSALITÄT		0	-1	-1
37	8	1	21	39	SCHAMGEFÜHL	KÖRPER	KÖRPER	1	193569999999925	3120
37	8	1	22	26	SKLAVE	KÖNIG		0	-1	-1
37	8	1	23	32	EINGEBUNG	IDEE		0	-1	-1
37	8	1	24	15	BECHER	KAFFEE		0	-1	-1
37	8	1	25	14	STERN	WEIHNACHTEN		0	-1	-1
37	8	1	26	24	BEDÜRFNIS	WERBUNG		0	-1	-1
37	8	1	27	6	CHAOS	STRUKTUR		0	-1	-1
37	8	1	28	2	MASCHINE	APPARAT		0	-1	-1
37	8	1	29	22	LÖSUNG	PROBLEM	PROBLEM	1	151069999999925	4567
37	8	1	30	23	SÄNGER	KÜNSTLER		0	-1	-1
37	8	1	31	20	INFORMATION	INHALT		0	-1	-1
37	8	1	32	12	NUTZEN	KOSTEN		0	-1	-1
37	8	1	33	5	BERUF	ANERKENNUNG		0	-1	-1
37	8	1	34	25	SPASS	FEIER		0	-1	-1
37	8	1	35	34	EMPFEHLUNG	RAT		0	-1	-1
37	8	1	36	29	MANGEL	VERZICHT		0	-1	-1
37	8	1	37	21	DEMOKRATIE	SYSTEM		0	-1	-1
37	8	1	38	19	ERDE	STEIN	BODEN	0	331069999999925	4591
37	8	1	39	17	STAUB	SAUBERKEIT		0	-1	-1
37	8	1	40	11	GEHIRN	BEWUSSTSEIN		0	-1	-1
