## Supplementary material for "Vast amounts of encoded items nullify but do not reverse the effect of sleep on declarative memory": Dataset: PAL_38_1_2.xlsx

### Sheet: Sheet1
VP_Nr	Block	VersioN	counter	pair_code	cue	correct_answer	answer	accuracy	reactiontime1	reactiontime2
38	1	1	1	4	STURM	WINDHAUCH	WINDHAUCH	1	2506.6	4562
38	1	1	2	34	EMPFEHLUNG	RAT		0	-1	-1
38	1	1	3	7	ZEITUNG	DRUCK		0	-1	-1
38	1	1	4	27	GRUNDRECHT	VERFASSUNG	VERFASSUNG	1	1631.7	4479
38	1	1	5	23	SÄNGER	KÜNSTLER	MUSIK	0	2407.7	3327
38	1	1	6	36	RÜCKSCHRITT	VERGANGENHEIT	VERGANGENHEIT	1	286360000000001	6341
38	1	1	7	21	DEMOKRATIE	SYSTEM	WANDEL	0	8369.7	9857
38	1	1	8	1	PELZ	FUCHS	FUCHS	1	303560000000001	4007
38	1	1	9	14	STERN	WEIHNACHTEN	WEIHNACHTEN	1	158360000000001	3719
38	1	1	10	16	VOGEL	KATZE	ADLER	0	718360000000001	8143
38	1	1	11	30	BEGRIFF	BEDEUTUNG		0	-1	-1
38	1	1	12	3	STILLE	EINSAMKEIT		0	-1	-1
38	1	1	13	17	STAUB	SAUBERKEIT		0	-1	-1
38	1	1	14	33	RÜSTUNG	ANGRIFF		0	-1	-1
38	1	1	15	22	LÖSUNG	PROBLEM		0	-1	-1
38	1	1	16	6	CHAOS	STRUKTUR		0	-1	-1
38	1	1	17	20	INFORMATION	INHALT		0	-1	-1
38	1	1	18	8	BARGELD	WERT	WERT	1	1679.7	3655
38	1	1	19	25	SPASS	FEIER	FEIER	1	307489999999999	3951
38	1	1	20	15	BECHER	KAFFEE		0	-1	-1
38	1	1	21	19	ERDE	STEIN		0	-1	-1
38	1	1	22	40	PUPPE	KIND	SPIELZEUG	0	195970000000001	4095
38	1	1	23	24	BEDÜRFNIS	WERBUNG		0	-1	-1
38	1	1	24	29	MANGEL	VERZICHT	VERLUST	0	739970000000001	8687
38	1	1	25	18	TRINKSPRUCH	SPRICHWORT	SPRICHWORT	1	15015.7	20001
38	1	1	26	38	FÄHIGKEIT	VERANLAGUNG		0	-1	-1
38	1	1	27	37	ANEKDOTE	WITZ		0	-1	-1
38	1	1	28	31	NÄSSE	GEWITTER		0	-1	-1
38	1	1	29	11	GEHIRN	BEWUSSTSEIN	VORSCHUNG	0	205279999999999	4911
38	1	1	30	32	EINGEBUNG	IDEE		0	-1	-1
38	1	1	31	13	KUGEL	QUADRAT	KREIS	0	508570000000001	6453
38	1	1	32	28	URHEBER	KAUSALITÄT		0	-1	-1
38	1	1	33	2	MASCHINE	APPARAT	APPARATUR	1	159170000000001	3895
38	1	1	34	35	FIGUR	BRETT	KREIS	0	175779999999999	2775
38	1	1	35	9	FORM	KREIS		0	183960000000001	8791
38	1	1	36	26	SKLAVE	KÖNIG	KÖNIG	1	184770000000001	3023
38	1	1	37	39	SCHAMGEFÜHL	KÖRPER		0	-1	-1
38	1	1	38	5	BERUF	ANERKENNUNG	PASSION	0	243160000000001	3615
38	1	1	39	12	NUTZEN	KOSTEN		0	-1	-1
38	1	1	40	10	ABSPRACHE	VERTRAG		0	-1	-1
38	2	16	1	8	BEFUGNIS	ERMÄCHTIGUNG		0	-1	-1
38	2	16	2	18	ASSISTENT	PROFESSION	DOKTOR	0	126558999999999	13885
38	2	16	3	38	PRIESTER	KATHEDRALE		0	-1	-1
38	2	16	4	14	KOCH	OFEN		0	-1	-1
38	2	16	5	23	BOSS	HEMD	HEMD	1	140769999999995	2575
38	2	16	6	40	VIRUS	ERREGER	INFEKTION	0	143189999999991	3079
38	2	16	7	27	ROUTE	HEIMWEG		0	16087.7	20001
38	2	16	8	32	BAUER	FARM	SCHACHBRETT	0	790089999999991	13229
38	2	16	9	29	GERICHT	VERHANDLUNG	GLAUBWÜRDIGKEIT	0	845569999999995	13823
38	2	16	10	20	ANLAGE	RENDITE		0	-1	-1
38	2	16	11	2	GEFAHR	HAI		0	-1	-1
38	2	16	12	31	EXEKUTION	ERSCHIEßUNG		0	735939999999991	20001
38	2	16	13	21	RANG	HIERARCHIE		0	-1	-1
38	2	16	14	30	AUSKUNFT	PROPAGANDA		0	-1	-1
38	2	16	15	12	KAPITALISMUS	KOMMUNISMUS		0	-1	-1
38	2	16	16	36	BOMBE	TERRORIST	TERRORIST	1	158389999999991	3255
38	2	16	17	1	BEHÖRDE	KÜNDIGUNG		0	-1	-1
38	2	16	18	25	CHARAKTER	OFFENHEIT		0	-1	-1
38	2	16	19	39	FLIRT	ROMANTIK	LEIDENSCHAFT	0	679980000000005	8579
38	2	16	20	9	SCHNITT	FILM		0	-1	-1
38	2	16	21	13	JOURNALIST	PRESSEFREIHEIT	PRESSE	0	426989999999991	7661
38	2	16	22	33	VERGÜTUNG	GELD		0	-1	-1
38	2	16	23	11	PHASE	STADIUM		0	-1	-1
38	2	16	24	3	SEE	WASSER		0	-1	-1
38	2	16	25	28	BOOT	MATROSE		0	-1	-1
38	2	16	26	7	KOMMENTAR	PRESSE		0	-1	-1
38	2	16	27	34	STUDENT	KLAUSUR	PROFESSION	0	199980000000005	7183
38	2	16	28	10	FLÄCHE	ZENTRUM	KREIS	0	193569999999995	4911
38	2	16	29	16	BIRKE	LAUB	LAUB	1	154389999999991	2419
38	2	16	30	22	DIREKTION	BESCHLUSS	BESCHLUSS	1	391589999999991	8239
38	2	16	31	4	UNRECHT	BENACHTEILIGUNG		0	-1	-1
38	2	16	32	26	PUBLIKUM	ZUSCHAUER		0	-1	-1
38	2	16	33	19	AFFÄRE	PARTNERSCHAFT		0	-1	-1
38	2	16	34	17	JUSTIZ	GLAUBWÜRDIGKEIT	VERGELT	0	185998999999999	20001
38	2	16	35	24	MODE	HOSE	GERECHTIGKEIT	0	426000000000931	11390
38	2	16	36	35	FREUDE	LUST	VERTRAUEN	0	496789999999991	13831
38	2	16	37	5	NATION	EINIGKEIT		0	-1	-1
38	2	16	38	15	VISUM	TOURISMUS		0	-1	-1
38	2	16	39	37	MÖRDER	SÜNDE	TOD	0	623189999999991	10616
38	2	16	40	6	BEVÖLKERUNG	MASSE		0	-1	-1
38	3	15	1	1	PYRAMIDE	ARCHITEKTUR	ÄGYPTEN	0	172020000000019	6846
38	3	15	2	14	REGIME	ZERSCHLAGUNG	VORGEHEN	0	17680	20001
38	3	15	3	36	INFORMATIK	PROGRAMMIERUNG		0	-1	-1
38	3	15	4	8	GELIEBTE	GEHEIMNIS		0	-1	-1
38	3	15	5	27	KUNST	ARTIST		0	-1	-1
38	3	15	6	10	ZOO	BÄR	BÄR	1	1456	2688
38	3	15	7	28	BILD	FOTO		0	-1	-1
38	3	15	8	32	FORMEL	BERECHNUNG	ALGEBRA	0	3640	5673
38	3	15	9	16	SONNE	GRAD		0	-1	-1
38	3	15	10	11	SCHÄTZUNG	SPEKULATION	FOLGE	0	121717000000002	13250
38	3	15	11	12	TECHNIKER	INGENIEUR		0	-1	-1
38	3	15	12	29	INTERVENTION	STREIT		0	-1	-1
38	3	15	13	34	PATRIOTISMUS	EXTREMISMUS	FASCHISMUS	0	2959	5783
38	3	15	14	38	GEGNER	WAFFENSTILLSTAND		0	-1	-1
38	3	15	15	6	MANDANT	RECHT		0	-1	-1
38	3	15	16	26	POLIZEI	EINSATZ	GEFÄNGNIS	0	4740	6460
38	3	15	17	20	REGENBOGEN	FARBE	FARBE	1	1487	2727
38	3	15	18	21	AUSEINANDERSETZUNG	ÜBERLEGUNG	DISKUSSION	0	335260000000009	5135
38	3	15	19	13	WANDEL	ZWISCHENZEIT	RÜCKSCHRITT	0	623939999999991	9385
38	3	15	20	31	ERMITTLUNG	SCHULD		0	-1	-1
38	3	15	21	37	BEFRAGUNG	MEHRHEIT		0	-1	-1
38	3	15	22	17	KOOPERATION	MITHILFE		0	-1	-1
38	3	15	23	22	STROH	WALDBRAND	WIES	0	186501000000001	20001
38	3	15	24	30	ERDBALL	WELTKARTE		0	181899999999907	5677
38	3	15	25	33	TAGEBUCH	BIOGRAPHIE	BIOGRAPHIE	1	2456	5469
38	3	15	26	25	DRECK	VERUNREINIGUNG		0	-1	-1
38	3	15	27	19	ARBEITER	EINKOMMEN		0	-1	-1
38	3	15	28	7	DONNER	BLITZ	GEWITTER	0	163160000000009	2947
38	3	15	29	4	BRILLE	KRAWATTE		0	-1	-1
38	3	15	30	3	VORSTAND	LEITER	BESCHLUSS	0	2076.5	5328
38	3	15	31	24	AKTEUR	DRAMATIK		0	-1	-1
38	3	15	32	2	UNTERSCHRIFT	FORMULAR		0	-1	-1
38	3	15	33	9	SUBKULTUR	UNTERGRUND		0	-1	-1
38	3	15	34	40	BEARBEITUNG	HONORAR		0	-1	-1
38	3	15	35	15	TRITT	SOHLE	SOHLE	1	252189999999991	3484
38	3	15	36	5	STÜTZE	BEGLEITER		0	-1	-1
38	3	15	37	23	OPPOSITION	VERWEIGERUNG	GEGNER	0	286139999999991	3886
38	3	15	38	18	ERNÄHRUNG	EIWEIß	EIWEISS	1	242410000000009	3483
38	3	15	39	39	DESSERT	HONIG	HONIG	1	3580	12100
38	3	15	40	35	GOTT	VEREHRUNG	BEKENNTNIS	0	563989999999991	8256
38	4	14	1	39	GESELLSCHAFT	EINHEIT		0	-1	-1
38	4	14	2	19	MINIMUM	NOTWENDIGKEIT	GRENZE	0	9141	10175
38	4	14	3	23	FLÜCHTLING	ASYL	ASYL	1	154320000000019	2911
38	4	14	4	9	INTENSIVSTATION	KRANKENHAUS	KRANKENHAUS	1	3535	8151
38	4	14	5	20	ERKLÄRUNG	WISSENSCHAFT		0	-1	-1
38	4	14	6	18	KONFRONTATION	RACHE		0	-1	-1
38	4	14	7	24	VATER	VORBILD	MUTTER	0	488720000000019	6004
38	4	14	8	35	LIST	NAZI	MUSIK	0	164079999999981	10114
38	4	14	9	29	FAUST	GEWALT		0	-1	-1
38	4	14	10	38	ZELT	ZIRKUS		0	-1	-1
38	4	14	11	14	WANGE	CHRIST		0	-1	-1
38	4	14	12	21	UNABHÄNGIGKEIT	SELBSTBESTIMMUNG		0	-1	-1
38	4	14	13	37	PARLAMENT	KANZLER		0	-1	-1
38	4	14	14	2	SOLO	MUSIKINSTRUMENT	GEIGE	0	5828	6772
38	4	14	15	15	LAMM	MITTAGESSEN	MITTAGESSEN	1	370310000000009	13271
38	4	14	16	1	GEMEINSCHAFT	ZUSAMMENARBEIT		0	-1	-1
38	4	14	17	6	LIMIT	MAXIMUM	MAXIMUM	1	430620000000019	6426
38	4	14	18	33	KNOBLAUCH	VAMPIR	VAMPIR	1	2119	3623
38	4	14	19	4	INFLATION	ENTWERTUNG	WERT	0	251120000000019	3903
38	4	14	20	8	EXPERIMENT	UNTERSUCHUNG	GEDÄCHTNIS	0	4055	7535
38	4	14	21	32	SCHLUSSFOLGERUNG	KONSEQUENZ		0	-1	-1
38	4	14	22	28	SCHLÄGER	KRIMINALITÄT		0	-1	-1
38	4	14	23	10	SCHMUGGEL	IMPORT	IMPORT	1	1879	2911
38	4	14	24	40	LEBER	ORGAN	ORGAN	1	621620000000019	9232
38	4	14	25	13	URLAUB	AUSFALL		0	-1	-1
38	4	14	26	34	NACHBARSCHAFT	HECKE		0	-1	-1
38	4	14	27	7	VORBEREITUNG	VERÖFFENTLICHUNG		0	-1	-1
38	4	14	28	17	TECHNOLOGIE	GEHIRNWÄSCHE		0	-1	-1
38	4	14	29	31	TOD	NOTWEHR	UNFALL	0	770089999999991	8804
38	4	14	30	5	GANG	TOR		0	-1	-1
38	4	14	31	11	PRÄDIKAT	PRIMA		0	-1	-1
38	4	14	32	26	RASSE	NATIONALIST	NAZI	0	1583	3144
38	4	14	33	22	AUTOR	ERFINDUNG		0	-1	-1
38	4	14	34	25	FRIEDEN	ALLIANZ		0	-1	-1
38	4	14	35	16	FREUNDSCHAFT	GEFÄHRTE	VERTRAUEN	0	187120000000019	4537
38	4	14	36	12	UNHEIL	ALPTRAUM		0	-1	-1
38	4	14	37	27	HINDERUNG	SIEGEL		0	-1	-1
38	4	14	38	3	IDIOT	UNSINN		0	-1	-1
38	4	14	39	30	DIAKONIE	VERSORGUNG		0	-1	-1
38	4	14	40	36	SÄUFER	WIRT		0	-1	-1
38	5	13	1	11	DOKUMENT	BESCHEINIGUNG		0	-1	-1
38	5	13	2	33	SENDER	NOTIZ		0	-1	-1
38	5	13	3	16	TRAINING	PULS		0	-1	-1
38	5	13	4	6	BEGEISTERUNG	GEFÜHL		0	-1	-1
38	5	13	5	40	REGENSCHIRM	BEDARF		0	-1	-1
38	5	13	6	25	GERICHTSHOF	UNWAHRHEIT	URTEIL	0	423929999999981	5344
38	5	13	7	17	WAFFE	KRIEG	ADMIRAL	0	156757999999998	17086
38	5	13	8	10	MILCH	KÄSE	KUH	0	206320000000019	2682
38	5	13	9	14	MUSIK	OPER	INSTRUMENT	0	850829999999981	12622
38	5	13	10	4	SPRECHER	AUFRUF		0	-1	-1
38	5	13	11	24	ENTSCHLOSSENHEIT	DURCHSETZUNG		0	-1	-1
38	5	13	12	13	ZAHLUNG	QUITTUNG	INFLATION	0	103272999999998	12515
38	5	13	13	35	ZUCKER	SPEISE	SPEISE	1	683929999999981	13519
38	5	13	14	12	TRAINER	STIL		0	-1	-1
38	5	13	15	8	BEWUNDERUNG	SCHÖNHEIT	ANERKENNUNG	0	4092.5	6039
38	5	13	16	26	KUNSTWERK	AUFMACHUNG	GALLERIE	0	421540000000037	5503
38	5	13	17	38	SUBMISSION	ERNIEDRIGUNG		0	-1	-1
38	5	13	18	19	INSEL	URLAUBER		0	-1	-1
38	5	13	19	20	ZAHL	PHYSIK		0	-1	-1
38	5	13	20	30	HASS	GEFECHT		0	-1	-1
38	5	13	21	37	FLAMME	LEUCHTE		0	-1	-1
38	5	13	22	2	PARK	VEGETATION		0	-1	-1
38	5	13	23	15	VERBRÜDERUNG	ENTSCHULDIGUNG	REVOLUTION	0	642340000000037	11399
38	5	13	24	36	KLEINIGKEIT	WAAGE		0	-1	-1
38	5	13	25	28	NACHRICHT	GEBURTSTAG		0	-1	-1
38	5	13	26	23	STREIK	KONFLIKT		0	-1	-1
38	5	13	27	3	OZEAN	KRABBE		0	-1	-1
38	5	13	28	34	FRAU	BLUSE		0	413140000000037	8869
38	5	13	29	39	FREILASSUNG	AUFENTHALT		0	-1	-1
38	5	13	30	9	STALL	KUH	KUH	1	449520000000019	6129
38	5	13	31	31	TEICH	ÜBERSCHWEMMUNG		0	-1	-1
38	5	13	32	27	SUBSTANZ	SEELE		0	-1	-1
38	5	13	33	5	AUFTAKT	SPIEL		0	-1	-1
38	5	13	34	29	KONJUNKTUR	DIAGNOSE		0	-1	-1
38	5	13	35	22	WIEDERHERSTELLUNG	VERSCHLECHTERUNG		0	-1	-1
38	5	13	36	18	BEWERTUNG	KELLNERIN		0	-1	-1
38	5	13	37	21	REVOLUTION	WIDERSTAND		0	-1	-1
38	5	13	38	32	KLEIDERSCHRANK	HANDSCHUH		0	-1	-1
38	5	13	39	1	WAHNSINN	ANSTALT		0	-1	-1
38	5	13	40	7	KRANZ	NEST		0	-1	-1
38	6	12	1	30	DORF	ISOLATION		0	-1	-1
38	6	12	2	20	HORN	WARNUNG		0	-1	-1
38	6	12	3	16	FREUNDIN	ZÄRTLICHKEIT	LIEBE	0	337040000000037	4386
38	6	12	4	25	BESTATTUNG	SELBSTMORD	GRAB	0	149540000000037	2643
38	6	12	5	1	EMPFINDUNG	GELASSENHEIT		0	-1	-1
38	6	12	6	40	KERZE	DOCHT		0	-1	-1
38	6	12	7	26	EVOLUTION	ERWEITERUNG		0	-1	-1
38	6	12	8	38	ABEND	MORGEN		0	-1	-1
38	6	12	9	23	JUGEND	SCHWIMMBAD		0	-1	-1
38	6	12	10	36	EINSPARUNG	RECHNUNG		0	-1	-1
38	6	12	11	3	BEIFALL	APPLAUS		0	-1	-1
38	6	12	12	9	ADER	GESTEIN		0	-1	-1
38	6	12	13	29	MOTOR	INDUSTRIALISIERUNG		0	-1	-1
38	6	12	14	8	KARTELL	KONSENS		0	-1	-1
38	6	12	15	14	SCHLAFWANDELN	UNWIRKLICHKEIT		0	-1	-1
38	6	12	16	18	PARTY	THEKE		0	-1	-1
38	6	12	17	12	HÖLLE	MYTHOS	BERG	0	6447.5	7417
38	6	12	18	21	LIKÖR	SEKT	WEIN	0	122737999999998	12982
38	6	12	19	2	GENIE	MATHEMATIK		0	-1	-1
38	6	12	20	19	BAHNSTEIG	ANPASSUNG		0	-1	-1
38	6	12	21	11	PROGRAMM	KINO		0	-1	-1
38	6	12	22	15	VERHAFTUNG	KLINGE		0	-1	-1
38	6	12	23	34	BLEI	STAHL		0	-1	-1
38	6	12	24	32	KOORDINATION	HANDHABUNG		0	-1	-1
38	6	12	25	24	ALARM	ÜBUNG		0	-1	-1
38	6	12	26	28	UNSTERBLICHKEIT	AUFERSTEHUNG	WIEDERGEBURT	0	459129999999981	10235
38	6	12	27	6	SCHLACHTUNG	SCHWEIN	SCHWEIN	1	1899.5	3047
38	6	12	28	31	REICH	PROFIT		0	-1	-1
38	6	12	29	35	NOTLAGE	DILEMMA		0	-1	-1
38	6	12	30	5	BINDUNG	BABY		0	-1	-1
38	6	12	31	37	INVESTITION	KONZERN		0	-1	-1
38	6	12	32	4	KLOSTER	EINSCHRÄNKUNG	BEKENNTNIS	0	3111.5	5215
38	6	12	33	39	ORDNUNG	ZUCHT		0	-1	-1
38	6	12	34	27	BEEINFLUSSUNG	VERMARKTUNG		0	-1	-1
38	6	12	35	33	ERÖFFNUNG	GRÜNDUNG		0	-1	-1
38	6	12	36	13	STAAT	UNTERSTÜTZUNG		0	-1	-1
38	6	12	37	10	ZAUBERKÜNSTLER	TRICK	KUNSTSTÜCK	0	7125.5	9885
38	6	12	38	7	HIRN	STUDIE		0	-1	-1
38	6	12	39	22	PARTEI	ABSTIMMUNG		0	-1	-1
38	6	12	40	17	BEGRÜNDER	PRÄSIDENT		0	-1	-1
38	7	11	1	20	VATERUNSER	RELIGION	RELIGION	1	126497000000002	14714
38	7	11	2	31	KOPPEL	STIER		0	-1	-1
38	7	11	3	9	WAHL	GREMIUM		0	-1	-1
38	7	11	4	36	WALZER	GALA		0	-1	-1
38	7	11	5	18	TREIBSTOFF	KILOMETER		0	-1	-1
38	7	11	6	32	KRAMPF	BEIN		0	-1	-1
38	7	11	7	19	BEGNADIGUNG	DROHUNG		0	-1	-1
38	7	11	8	15	ATTRAKTION	WELTWUNDER		0	-1	-1
38	7	11	9	7	BODEN	FUND		0	-1	-1
38	7	11	10	38	WEG	WILLE		0	-1	-1
38	7	11	11	14	LEISTUNG	PROVISION		0	-1	-1
38	7	11	12	23	KATEGORIE	GÜLTIGKEIT		0	-1	-1
38	7	11	13	1	SCHALTER	FLUGHAFEN	BANK	0	2527.5	3471
38	7	11	14	16	TRAKTOR	LENKSTANGE		0	-1	-1
38	7	11	15	22	KARTE	HINDERNIS		0	-1	-1
38	7	11	16	39	GEWINNUNG	WERBER		0	-1	-1
38	7	11	17	11	SCHEIDUNG	INSTABILITÄT		0	-1	-1
38	7	11	18	2	UNTAUGLICHKEIT	FAHRER		0	-1	-1
38	7	11	19	21	GANS	ENTE	ENTE	1	193020000000019	2843
38	7	11	20	37	HIRTE	SCHAF		0	-1	-1
38	7	11	21	8	REKORD	ARBEITSLOSIGKEIT		0	-1	-1
38	7	11	22	24	AUSSCHAU	GIPFEL		0	-1	-1
38	7	11	23	25	PHILOSOPHIE	SINN	SINN	1	3271.5	4159
38	7	11	24	13	FEHLTRITT	VERANTWORTUNG		0	-1	-1
38	7	11	25	29	BUDE	KÜHLSCHRANK		0	-1	-1
38	7	11	26	4	MEDAILLE	WETTBEWERB		0	-1	-1
38	7	11	27	33	STURZ	REGIERUNG		0	-1	-1
38	7	11	28	6	AMATEUR	HOBBY		0	-1	-1
38	7	11	29	34	SYMBOL	WAPPEN		0	-1	-1
38	7	11	30	27	DOLCH	STICH	SCHWERT	0	559770000000019	7205
38	7	11	31	28	VERSEUCHUNG	RATTE	ERREGER	0	959170000000019	12633
38	7	11	32	35	BEHANDLUNG	MANDEL		0	-1	-1
38	7	11	33	3	COMPUTER	ZEITVERTREIB		0	-1	-1
38	7	11	34	5	INSTITUTION	ABTEILUNG		0	-1	-1
38	7	11	35	12	ATOM	MOLEKÜL	MOLEKÜL	1	232970000000019	4665
38	7	11	36	10	ZULASSUNG	NACHWEIS		0	-1	-1
38	7	11	37	30	STRATEGIE	NÄHERUNG		0	-1	-1
38	7	11	38	40	WIND	ELEMENT	STURM	0	492229999999981	6099
38	7	11	39	26	HAND	GESTE		0	-1	-1
38	7	11	40	17	HANDSCHRIFT	BUCHSTABE		0	-1	-1
38	8	10	1	37	NEUROSE	PSYCHOLOGIE		0	-1	-1
38	8	10	2	6	ABSCHLUSS	PROJEKT		0	-1	-1
38	8	10	3	12	ZENTIMETER	METER	METER	1	126559999999963	2239
38	8	10	4	16	STRICH	SKIZZE		0	-1	-1
38	8	10	5	19	DROGE	VERHEIMLICHUNG	RAUSCH	0	203180000000075	3007
38	8	10	6	18	FASCHIST	IDEOLOGIE	NAZI	0	382380000000075	5111
38	8	10	7	15	PATIENT	THERAPIE		0	-1	-1
38	8	10	8	28	ANKÜNDIGUNG	EXAMEN		0	-1	-1
38	8	10	9	20	SPIRALE	FRUCHTBARKEIT	VERHÜTUNG	0	153580000000075	4063
38	8	10	10	36	GESCHLECHT	MANN		0	-1	-1
38	8	10	11	24	MAKEL	SELBSTBEWUSSTSEIN		0	-1	-1
38	8	10	12	39	ERMORDUNG	GESTÄNDNIS		0	-1	-1
38	8	10	13	1	PROGNOSE	GEWISSHEIT		0	-1	-1
38	8	10	14	3	LINIE	BUS		0	-1	-1
38	8	10	15	2	KAMERADSCHAFT	PARTNER		0	-1	-1
38	8	10	16	35	VERLAUF	ENDUNG		0	-1	-1
38	8	10	17	38	REDAKTEUR	KORRESPONDENZ		0	-1	-1
38	8	10	18	34	VERDROSSENHEIT	RESIGNATION		0	-1	-1
38	8	10	19	23	SCHNORCHEL	ATLANTIK		0	-1	-1
38	8	10	20	40	PEITSCHE	MISSHANDLUNG		0	-1	-1
38	8	10	21	10	MAGEN	RESTAURANT		0	-1	-1
38	8	10	22	17	KÄFER	RUINE		0	-1	-1
38	8	10	23	29	ZUSPITZUNG	PUNKT		0	-1	-1
38	8	10	24	7	LOYALITÄT	BRUDER		0	-1	-1
38	8	10	25	14	ZUSAMMENHANG	VORZEICHEN		0	-1	-1
38	8	10	26	8	UMARMUNG	INTEGRATION		0	-1	-1
38	8	10	27	4	FAHRT	AUTOBAHN		0	-1	-1
38	8	10	28	21	ELITE	VERMÖGEN		0	-1	-1
38	8	10	29	13	GENAUIGKEIT	AUFMERKSAMKEIT		0	-1	-1
38	8	10	30	33	OPERATION	KOMA		0	-1	-1
38	8	10	31	9	VOLK	GEMEINDE		0	-1	-1
38	8	10	32	31	SAMT	STOFF	STOFF	1	199980000000075	9879
38	8	10	33	11	DIREKTOR	GESCHÄFT		0	-1	-1
38	8	10	34	5	ANZUG	BÖRSE	BANK	0	120638000000007	16119
38	8	10	35	30	PASSION	ORGASMUS	ORGASMUS	1	425330000000075	6111
38	8	10	36	26	POLITIKER	ZUVERSICHT		0	-1	-1
38	8	10	37	25	PARADIES	MENSCH	MENSCH	1	149569999999925	2583
38	8	10	38	22	LIEGE	VERANDA		0	-1	-1
38	8	10	39	27	MONSTER	MUT		0	-1	-1
38	8	10	40	32	SCHIFFBRUCH	UNGLÜCKSFALL		0	-1	-1
