## Supplementary material for "Vast amounts of encoded items nullify but do not reverse the effect of sleep on declarative memory": Dataset: PAL_38_1_3.xlsx

### Sheet: Tabelle1
VP_Nr	Block	VersioN	counter	pair_code	cue	correct_answer	answer	accuracy	reactiontime1	reactiontime2
38	1	1	1	3	STILLE	EINSAMKEIT		0	-1	-1
38	1	1	2	14	STERN	WEIHNACHTEN	WEIHNACHTEN	1	1273.9	3823
38	1	1	3	2	MASCHINE	APPARAT	APARATUR	1	1419.1	13056
38	1	1	4	35	FIGUR	BRETT	BRETT	1	2950.8	4009
38	1	1	5	9	FORM	KREIS	KREIS	1	1540.8	2212
38	1	1	6	23	SÄNGER	KÜNSTLER		0	-1	-1
38	1	1	7	8	BARGELD	WERT	WERT	1	1352.4	2079
38	1	1	8	20	INFORMATION	INHALT		0	-1	-1
38	1	1	9	30	BEGRIFF	BEDEUTUNG		0	-1	-1
38	1	1	10	40	PUPPE	KIND		0	-1	-1
38	1	1	11	29	MANGEL	VERZICHT	INFLATION	0	368210000000001	5990
38	1	1	12	37	ANEKDOTE	WITZ		0	-1	-1
38	1	1	13	10	ABSPRACHE	VERTRAG		0	-1	-1
38	1	1	14	18	TRINKSPRUCH	SPRICHWORT	SPRICHWORT	1	2032.2	7087
38	1	1	15	34	EMPFEHLUNG	RAT		0	-1	-1
38	1	1	16	27	GRUNDRECHT	VERFASSUNG	VERFASSUNG	1	1494.8	3550
38	1	1	17	22	LÖSUNG	PROBLEM		0	-1	-1
38	1	1	18	5	BERUF	ANERKENNUNG	PASSION	0	6479.8	7679
38	1	1	19	15	BECHER	KAFFEE		0	-1	-1
38	1	1	20	38	FÄHIGKEIT	VERANLAGUNG		0	-1	-1
38	1	1	21	39	SCHAMGEFÜHL	KÖRPER		0	-1	-1
38	1	1	22	4	STURM	WINDHAUCH	WINDHAUCH	1	3191.2	5638
38	1	1	23	31	NÄSSE	GEWITTER		0	-1	-1
38	1	1	24	6	CHAOS	STRUKTUR		0	-1	-1
38	1	1	25	13	KUGEL	QUADRAT		0	-1	-1
38	1	1	26	24	BEDÜRFNIS	WERBUNG		0	-1	-1
38	1	1	27	19	ERDE	STEIN		0	-1	-1
38	1	1	28	26	SKLAVE	KÖNIG	KÖNIG	1	150370000000001	3167
38	1	1	29	11	GEHIRN	BEWUSSTSEIN	FORSCHUNG	0	207970000000001	10247
38	1	1	30	25	SPASS	FEIER	FEIER	1	775189999999999	9919
38	1	1	31	12	NUTZEN	KOSTEN		0	-1	-1
38	1	1	32	32	EINGEBUNG	IDEE		0	-1	-1
38	1	1	33	28	URHEBER	KAUSALITÄT	AUTOR	0	257589999999999	3319
38	1	1	34	17	STAUB	SAUBERKEIT	DRECK	0	208779999999999	2911
38	1	1	35	36	RÜCKSCHRITT	VERGANGENHEIT	VERGANGENHEIT	1	285689999999999	6240
38	1	1	36	33	RÜSTUNG	ANGRIFF	ADMIRAL	0	463089999999999	6049
38	1	1	37	21	DEMOKRATIE	SYSTEM		0	-1	-1
38	1	1	38	1	PELZ	FUCHS	FUCHS	1	142489999999999	2130
38	1	1	39	16	VOGEL	KATZE		0	-1	-1
38	1	1	40	7	ZEITUNG	DRUCK		0	-1	-1
38	2	16	1	25	CHARAKTER	OFFENHEIT		0	-1	-1
38	2	16	2	36	BOMBE	TERRORIST	TERRORIST	1	115989999999991	3824
38	2	16	3	7	KOMMENTAR	PRESSE		0	-1	-1
38	2	16	4	30	AUSKUNFT	PROPAGANDA		0	-1	-1
38	2	16	5	21	RANG	HIERARCHIE		0	-1	-1
38	2	16	6	31	EXEKUTION	ERSCHIEßUNG	ERSCHIESSUNG	1	168110000000009	7231
38	2	16	7	6	BEVÖLKERUNG	MASSE		0	-1	-1
38	2	16	8	26	PUBLIKUM	ZUSCHAUER		0	-1	-1
38	2	16	9	27	ROUTE	HEIMWEG		0	-1	-1
38	2	16	10	4	UNRECHT	BENACHTEILIGUNG		0	-1	-1
38	2	16	11	5	NATION	EINIGKEIT		0	-1	-1
38	2	16	12	32	BAUER	FARM	SCHACHBRETT	0	258289999999991	4631
38	2	16	13	39	FLIRT	ROMANTIK		0	-1	-1
38	2	16	14	23	BOSS	HEMD	HEMD	1	113360000000009	1756
38	2	16	15	14	KOCH	OFEN		0	-1	-1
38	2	16	16	12	KAPITALISMUS	KOMMUNISMUS	FASCHISMUS	0	103581000000001	13732
38	2	16	17	20	ANLAGE	RENDITE		0	-1	-1
38	2	16	18	15	VISUM	TOURISMUS		0	-1	-1
38	2	16	19	11	PHASE	STADIUM		0	-1	-1
38	2	16	20	3	SEE	WASSER		0	-1	-1
38	2	16	21	34	STUDENT	KLAUSUR	PROFESSION	0	336660000000009	7810
38	2	16	22	33	VERGÜTUNG	GELD		0	-1	-1
38	2	16	23	40	VIRUS	ERREGER		0	-1	-1
38	2	16	24	16	BIRKE	LAUB	LAUB	1	1511	2535
38	2	16	25	17	JUSTIZ	GLAUBWÜRDIGKEIT	VERTRAUEN	0	1360	3592
38	2	16	26	9	SCHNITT	FILM		0	-1	-1
38	2	16	27	35	FREUDE	LUST		0	-1	-1
38	2	16	28	8	BEFUGNIS	ERMÄCHTIGUNG		0	-1	-1
38	2	16	29	38	PRIESTER	KATHEDRALE		0	-1	-1
38	2	16	30	19	AFFÄRE	PARTNERSCHAFT		0	-1	-1
38	2	16	31	37	MÖRDER	SÜNDE	TOD	0	2744	3480
38	2	16	32	28	BOOT	MATROSE		0	-1	-1
38	2	16	33	18	ASSISTENT	PROFESSION		0	-1	-1
38	2	16	34	1	BEHÖRDE	KÜNDIGUNG		0	-1	-1
38	2	16	35	24	MODE	HOSE		0	-1	-1
38	2	16	36	29	GERICHT	VERHANDLUNG		0	-1	-1
38	2	16	37	10	FLÄCHE	ZENTRUM	KREIS	0	165789999999991	4365
38	2	16	38	13	JOURNALIST	PRESSEFREIHEIT		0	-1	-1
38	2	16	39	2	GEFAHR	HAI		0	-1	-1
38	2	16	40	22	DIREKTION	BESCHLUSS	BESCHLUSS	1	295519999999995	4463
38	3	15	1	23	OPPOSITION	VERWEIGERUNG	GEGNER	0	297610000000009	4304
38	3	15	2	37	BEFRAGUNG	MEHRHEIT		0	-1	-1
38	3	15	3	5	STÜTZE	BEGLEITER		0	-1	-1
38	3	15	4	7	DONNER	BLITZ	STURM	0	2519	5615
38	3	15	5	34	PATRIOTISMUS	EXTREMISMUS	FASCHISMUS	0	216720000000019	3967
38	3	15	6	10	ZOO	BÄR	BÄR	1	1246	2456
38	3	15	7	21	AUSEINANDERSETZUNG	ÜBERLEGUNG		0	-1	-1
38	3	15	8	22	STROH	WALDBRAND		0	-1	-1
38	3	15	9	13	WANDEL	ZWISCHENZEIT	ZUKUNFT	0	334310000000009	4711
38	3	15	10	27	KUNST	ARTIST		0	-1	-1
38	3	15	11	33	TAGEBUCH	BIOGRAPHIE	BIOGRAPHIE	1	204710000000009	5056
38	3	15	12	8	GELIEBTE	GEHEIMNIS		0	-1	-1
38	3	15	13	19	ARBEITER	EINKOMMEN		0	-1	-1
38	3	15	14	14	REGIME	ZERSCHLAGUNG		0	-1	-1
38	3	15	15	32	FORMEL	BERECHNUNG	KREIS	0	171839999999991	2490
38	3	15	16	25	DRECK	VERUNREINIGUNG	DAMM	0	170920000000019	2400
38	3	15	17	12	TECHNIKER	INGENIEUR		0	-1	-1
38	3	15	18	3	VORSTAND	LEITER	BESCHLUSS	0	795789999999991	10047
38	3	15	19	24	AKTEUR	DRAMATIK		0	-1	-1
38	3	15	20	17	KOOPERATION	MITHILFE		0	-1	-1
38	3	15	21	18	ERNÄHRUNG	EIWEIß		0	-1	-1
38	3	15	22	30	ERDBALL	WELTKARTE		0	-1	-1
38	3	15	23	6	MANDANT	RECHT		0	-1	-1
38	3	15	24	9	SUBKULTUR	UNTERGRUND		0	-1	-1
38	3	15	25	11	SCHÄTZUNG	SPEKULATION		0	-1	-1
38	3	15	26	29	INTERVENTION	STREIT		0	-1	-1
38	3	15	27	31	ERMITTLUNG	SCHULD		0	-1	-1
38	3	15	28	39	DESSERT	HONIG	HONIG	1	2440	3761
38	3	15	29	36	INFORMATIK	PROGRAMMIERUNG		0	-1	-1
38	3	15	30	26	POLIZEI	EINSATZ		0	-1	-1
38	3	15	31	28	BILD	FOTO		0	-1	-1
38	3	15	32	38	GEGNER	WAFFENSTILLSTAND		0	-1	-1
38	3	15	33	15	TRITT	SOHLE	SOHLE	1	268820000000019	3672
38	3	15	34	2	UNTERSCHRIFT	FORMULAR		0	-1	-1
38	3	15	35	35	GOTT	VEREHRUNG		0	-1	-1
38	3	15	36	16	SONNE	GRAD		0	-1	-1
38	3	15	37	1	PYRAMIDE	ARCHITEKTUR	ÄGYPTEN	0	158189999999991	4996
38	3	15	38	40	BEARBEITUNG	HONORAR		0	-1	-1
38	3	15	39	4	BRILLE	KRAWATTE		0	-1	-1
38	3	15	40	20	REGENBOGEN	FARBE	FARBE	1	118220000000019	2422
38	4	14	1	7	VORBEREITUNG	VERÖFFENTLICHUNG		0	-1	-1
38	4	14	2	20	ERKLÄRUNG	WISSENSCHAFT		0	-1	-1
38	4	14	3	3	IDIOT	UNSINN	NAZI	0	615129999999981	7655
38	4	14	4	19	MINIMUM	NOTWENDIGKEIT	GRENZE	0	115746000000001	15047
38	4	14	5	10	SCHMUGGEL	IMPORT	IMPORT	1	4537.5	5954
38	4	14	6	18	KONFRONTATION	RACHE		0	-1	-1
38	4	14	7	2	SOLO	MUSIKINSTRUMENT		0	-1	-1
38	4	14	8	29	FAUST	GEWALT		0	-1	-1
38	4	14	9	16	FREUNDSCHAFT	GEFÄHRTE	VERTRAUEN	0	503870000000019	7487
38	4	14	10	25	FRIEDEN	ALLIANZ		0	-1	-1
38	4	14	11	31	TOD	NOTWEHR	GRAB	0	7025.5	7810
38	4	14	12	6	LIMIT	MAXIMUM	MAXIMUM	1	542329999999981	8191
38	4	14	13	8	EXPERIMENT	UNTERSUCHUNG		0	-1	-1
38	4	14	14	32	SCHLUSSFOLGERUNG	KONSEQUENZ		0	-1	-1
38	4	14	15	14	WANGE	CHRIST		0	-1	-1
38	4	14	16	17	TECHNOLOGIE	GEHIRNWÄSCHE		0	-1	-1
38	4	14	17	4	INFLATION	ENTWERTUNG		0	-1	-1
38	4	14	18	21	UNABHÄNGIGKEIT	SELBSTBESTIMMUNG		0	-1	-1
38	4	14	19	12	UNHEIL	ALPTRAUM		0	-1	-1
38	4	14	20	22	AUTOR	ERFINDUNG		0	-1	-1
38	4	14	21	40	LEBER	ORGAN		0	-1	-1
38	4	14	22	39	GESELLSCHAFT	EINHEIT		0	-1	-1
38	4	14	23	23	FLÜCHTLING	ASYL	ASYL	1	215860000000009	2879
38	4	14	24	36	SÄUFER	WIRT		0	-1	-1
38	4	14	25	24	VATER	VORBILD	MUTTER	0	121529999999981	2495
38	4	14	26	9	INTENSIVSTATION	KRANKENHAUS	KRANKENHAUS	1	266310000000009	10182
38	4	14	27	33	KNOBLAUCH	VAMPIR	VAMPIR	1	1892	3112
38	4	14	28	37	PARLAMENT	KANZLER	DEMOKRATIE	0	521889999999991	8439
38	4	14	29	1	GEMEINSCHAFT	ZUSAMMENARBEIT		0	-1	-1
38	4	14	30	28	SCHLÄGER	KRIMINALITÄT		0	-1	-1
38	4	14	31	15	LAMM	MITTAGESSEN	ESSEN	0	165429999999981	4000
38	4	14	32	34	NACHBARSCHAFT	HECKE		0	-1	-1
38	4	14	33	5	GANG	TOR		0	-1	-1
38	4	14	34	30	DIAKONIE	VERSORGUNG		0	-1	-1
38	4	14	35	13	URLAUB	AUSFALL		0	-1	-1
38	4	14	36	11	PRÄDIKAT	PRIMA		0	-1	-1
38	4	14	37	27	HINDERUNG	SIEGEL		0	-1	-1
38	4	14	38	38	ZELT	ZIRKUS		0	-1	-1
38	4	14	39	26	RASSE	NATIONALIST		0	-1	-1
38	4	14	40	35	LIST	NAZI	MUSIK	0	123129999999981	2351
38	5	13	1	1	WAHNSINN	ANSTALT		0	-1	-1
38	5	13	2	5	AUFTAKT	SPIEL		0	-1	-1
38	5	13	3	37	FLAMME	LEUCHTE	FEUER	0	254690000000037	3351
38	5	13	4	10	MILCH	KÄSE		0	-1	-1
38	5	13	5	31	TEICH	ÜBERSCHWEMMUNG		0	-1	-1
38	5	13	6	21	REVOLUTION	WIDERSTAND	ZUKUNFT	0	758040000000037	9956
38	5	13	7	34	FRAU	BLUSE	MANN	0	1615.5	2383
38	5	13	8	28	NACHRICHT	GEBURTSTAG		0	-1	-1
38	5	13	9	9	STALL	KUH	KUH	1	126340000000037	1807
38	5	13	10	40	REGENSCHIRM	BEDARF		0	-1	-1
38	5	13	11	33	SENDER	NOTIZ		0	-1	-1
38	5	13	12	39	FREILASSUNG	AUFENTHALT	GEFÄNGNIS	0	370690000000037	6663
38	5	13	13	23	STREIK	KONFLIKT		0	-1	-1
38	5	13	14	25	GERICHTSHOF	UNWAHRHEIT	VERTRAUEN	0	303670000000019	6263
38	5	13	15	4	SPRECHER	AUFRUF		0	-1	-1
38	5	13	16	14	MUSIK	OPER	LIST	0	125540000000037	1968
38	5	13	17	3	OZEAN	KRABBE		0	-1	-1
38	5	13	18	24	ENTSCHLOSSENHEIT	DURCHSETZUNG		0	-1	-1
38	5	13	19	17	WAFFE	KRIEG	ADMIRAL	0	3063.5	4575
38	5	13	20	19	INSEL	URLAUBER		0	-1	-1
38	5	13	21	11	DOKUMENT	BESCHEINIGUNG		0	-1	-1
38	5	13	22	16	TRAINING	PULS		0	-1	-1
38	5	13	23	35	ZUCKER	SPEISE	SÜSSSPEISE	0	1479.5	6887
38	5	13	24	29	KONJUNKTUR	DIAGNOSE	AUFSCHWUNG	0	383429999999981	5452
38	5	13	25	36	KLEINIGKEIT	WAAGE		0	-1	-1
38	5	13	26	18	BEWERTUNG	KELLNERIN		0	-1	-1
38	5	13	27	38	SUBMISSION	ERNIEDRIGUNG		0	-1	-1
38	5	13	28	32	KLEIDERSCHRANK	HANDSCHUH		0	-1	-1
38	5	13	29	20	ZAHL	PHYSIK		0	-1	-1
38	5	13	30	22	WIEDERHERSTELLUNG	VERSCHLECHTERUNG		0	-1	-1
38	5	13	31	26	KUNSTWERK	AUFMACHUNG		0	-1	-1
38	5	13	32	2	PARK	VEGETATION		0	-1	-1
38	5	13	33	13	ZAHLUNG	QUITTUNG		0	-1	-1
38	5	13	34	8	BEWUNDERUNG	SCHÖNHEIT		0	-1	-1
38	5	13	35	27	SUBSTANZ	SEELE		0	-1	-1
38	5	13	36	6	BEGEISTERUNG	GEFÜHL		0	-1	-1
38	5	13	37	30	HASS	GEFECHT		0	-1	-1
38	5	13	38	15	VERBRÜDERUNG	ENTSCHULDIGUNG		0	-1	-1
38	5	13	39	12	TRAINER	STIL		0	-1	-1
38	5	13	40	7	KRANZ	NEST		0	-1	-1
38	6	12	1	39	ORDNUNG	ZUCHT		0	-1	-1
38	6	12	2	5	BINDUNG	BABY		0	-1	-1
38	6	12	3	22	PARTEI	ABSTIMMUNG		0	-1	-1
38	6	12	4	37	INVESTITION	KONZERN	WERT	0	359479999999981	5464
38	6	12	5	25	BESTATTUNG	SELBSTMORD	GRAB	0	135870000000019	2390
38	6	12	6	35	NOTLAGE	DILEMMA		0	-1	-1
38	6	12	7	26	EVOLUTION	ERWEITERUNG	FORTSCHRITT	0	382040000000037	8260
38	6	12	8	1	EMPFINDUNG	GELASSENHEIT		0	-1	-1
38	6	12	9	15	VERHAFTUNG	KLINGE		0	-1	-1
38	6	12	10	19	BAHNSTEIG	ANPASSUNG		0	-1	-1
38	6	12	11	2	GENIE	MATHEMATIK		0	-1	-1
38	6	12	12	21	LIKÖR	SEKT	WEIN	0	291959999999963	3775
38	6	12	13	8	KARTELL	KONSENS		0	-1	-1
38	6	12	14	32	KOORDINATION	HANDHABUNG		0	-1	-1
38	6	12	15	23	JUGEND	SCHWIMMBAD		0	-1	-1
38	6	12	16	36	EINSPARUNG	RECHNUNG		0	-1	-1
38	6	12	17	6	SCHLACHTUNG	SCHWEIN	SCHWEIN	1	167059999999963	2854
38	6	12	18	11	PROGRAMM	KINO		0	-1	-1
38	6	12	19	4	KLOSTER	EINSCHRÄNKUNG		0	-1	-1
38	6	12	20	20	HORN	WARNUNG		0	-1	-1
38	6	12	21	17	BEGRÜNDER	PRÄSIDENT		0	-1	-1
38	6	12	22	16	FREUNDIN	ZÄRTLICHKEIT		0	-1	-1
38	6	12	23	13	STAAT	UNTERSTÜTZUNG		0	-1	-1
38	6	12	24	34	BLEI	STAHL		0	-1	-1
38	6	12	25	24	ALARM	ÜBUNG		0	-1	-1
38	6	12	26	40	KERZE	DOCHT		0	-1	-1
38	6	12	27	7	HIRN	STUDIE	FORSCHUNG	0	231659999999963	4972
38	6	12	28	28	UNSTERBLICHKEIT	AUFERSTEHUNG		0	-1	-1
38	6	12	29	27	BEEINFLUSSUNG	VERMARKTUNG		0	-1	-1
38	6	12	30	29	MOTOR	INDUSTRIALISIERUNG		0	-1	-1
38	6	12	31	12	HÖLLE	MYTHOS		0	-1	-1
38	6	12	32	9	ADER	GESTEIN		0	-1	-1
38	6	12	33	30	DORF	ISOLATION		0	-1	-1
38	6	12	34	18	PARTY	THEKE	SPASS	0	268259999999963	3546
38	6	12	35	10	ZAUBERKÜNSTLER	TRICK	KUNSTSTÜCK	0	508440000000037	10183
38	6	12	36	14	SCHLAFWANDELN	UNWIRKLICHKEIT		0	-1	-1
38	6	12	37	3	BEIFALL	APPLAUS		0	-1	-1
38	6	12	38	33	ERÖFFNUNG	GRÜNDUNG		0	-1	-1
38	6	12	39	31	REICH	PROFIT		0	-1	-1
38	6	12	40	38	ABEND	MORGEN		0	-1	-1
38	7	11	1	17	HANDSCHRIFT	BUCHSTABE		0	-1	-1
38	7	11	2	11	SCHEIDUNG	INSTABILITÄT		0	-1	-1
38	7	11	3	13	FEHLTRITT	VERANTWORTUNG		0	-1	-1
38	7	11	4	32	KRAMPF	BEIN		0	-1	-1
38	7	11	5	12	ATOM	MOLEKÜL	MOLEKÜL	1	141059999999963	3210
38	7	11	6	16	TRAKTOR	LENKSTANGE		0	-1	-1
38	7	11	7	28	VERSEUCHUNG	RATTE	VIRUS	0	327979999999981	4015
38	7	11	8	31	KOPPEL	STIER		0	-1	-1
38	7	11	9	30	STRATEGIE	NÄHERUNG		0	-1	-1
38	7	11	10	26	HAND	GESTE		0	-1	-1
38	7	11	11	27	DOLCH	STICH	SCHWERT	0	255079999999981	5110
38	7	11	12	36	WALZER	GALA		0	-1	-1
38	7	11	13	23	KATEGORIE	GÜLTIGKEIT		0	-1	-1
38	7	11	14	40	WIND	ELEMENT	STURM	0	288859999999963	3832
38	7	11	15	1	SCHALTER	FLUGHAFEN	BANK	0	628770000000019	7617
38	7	11	16	39	GEWINNUNG	WERBER		0	-1	-1
38	7	11	17	4	MEDAILLE	WETTBEWERB		0	-1	-1
38	7	11	18	19	BEGNADIGUNG	DROHUNG		0	-1	-1
38	7	11	19	29	BUDE	KÜHLSCHRANK		0	-1	-1
38	7	11	20	5	INSTITUTION	ABTEILUNG		0	-1	-1
38	7	11	21	25	PHILOSOPHIE	SINN	SINN	1	429109999999963	6710
38	7	11	22	8	REKORD	ARBEITSLOSIGKEIT		0	-1	-1
38	7	11	23	37	HIRTE	SCHAF		0	-1	-1
38	7	11	24	7	BODEN	FUND		0	-1	-1
38	7	11	25	22	KARTE	HINDERNIS		0	-1	-1
38	7	11	26	15	ATTRAKTION	WELTWUNDER		0	-1	-1
38	7	11	27	10	ZULASSUNG	NACHWEIS		0	-1	-1
38	7	11	28	21	GANS	ENTE	ENTE	1	150079999999981	2260
38	7	11	29	33	STURZ	REGIERUNG		0	-1	-1
38	7	11	30	18	TREIBSTOFF	KILOMETER		0	-1	-1
38	7	11	31	14	LEISTUNG	PROVISION		0	-1	-1
38	7	11	32	38	WEG	WILLE		0	-1	-1
38	7	11	33	3	COMPUTER	ZEITVERTREIB		0	-1	-1
38	7	11	34	6	AMATEUR	HOBBY		0	-1	-1
38	7	11	35	2	UNTAUGLICHKEIT	FAHRER		0	-1	-1
38	7	11	36	34	SYMBOL	WAPPEN		0	-1	-1
38	7	11	37	35	BEHANDLUNG	MANDEL		0	-1	-1
38	7	11	38	20	VATERUNSER	RELIGION	GEBET	0	382379999999981	10615
38	7	11	39	9	WAHL	GREMIUM		0	-1	-1
38	7	11	40	24	AUSSCHAU	GIPFEL		0	-1	-1
38	8	10	1	29	ZUSPITZUNG	PUNKT		0	-1	-1
38	8	10	2	9	VOLK	GEMEINDE		0	-1	-1
38	8	10	3	12	ZENTIMETER	METER	METER	1	1183.5	2135
38	8	10	4	21	ELITE	VERMÖGEN		0	-1	-1
38	8	10	5	31	SAMT	STOFF	STOFF	1	473590000000037	5991
38	8	10	6	36	GESCHLECHT	MANN		0	-1	-1
38	8	10	7	38	REDAKTEUR	KORRESPONDENZ		0	-1	-1
38	8	10	8	26	POLITIKER	ZUVERSICHT		0	-1	-1
38	8	10	9	39	ERMORDUNG	GESTÄNDNIS		0	-1	-1
38	8	10	10	6	ABSCHLUSS	PROJEKT		0	-1	-1
38	8	10	11	3	LINIE	BUS		0	-1	-1
38	8	10	12	10	MAGEN	RESTAURANT		0	-1	-1
38	8	10	13	37	NEUROSE	PSYCHOLOGIE		0	-1	-1
38	8	10	14	28	ANKÜNDIGUNG	EXAMEN		0	-1	-1
38	8	10	15	27	MONSTER	MUT		0	-1	-1
38	8	10	16	14	ZUSAMMENHANG	VORZEICHEN		0	-1	-1
38	8	10	17	22	LIEGE	VERANDA		0	-1	-1
38	8	10	18	40	PEITSCHE	MISSHANDLUNG		0	-1	-1
38	8	10	19	35	VERLAUF	ENDUNG		0	-1	-1
38	8	10	20	2	KAMERADSCHAFT	PARTNER		0	-1	-1
38	8	10	21	16	STRICH	SKIZZE		0	-1	-1
38	8	10	22	4	FAHRT	AUTOBAHN		0	-1	-1
38	8	10	23	33	OPERATION	KOMA		0	-1	-1
38	8	10	24	5	ANZUG	BÖRSE	BANK	0	770390000000037	8799
38	8	10	25	8	UMARMUNG	INTEGRATION		0	-1	-1
38	8	10	26	23	SCHNORCHEL	ATLANTIK		0	-1	-1
38	8	10	27	19	DROGE	VERHEIMLICHUNG		0	-1	-1
38	8	10	28	11	DIREKTOR	GESCHÄFT	BESCHLUSS	0	186390000000037	4017
38	8	10	29	30	PASSION	ORGASMUS	ORGASMUS	1	170990000000037	4238
38	8	10	30	20	SPIRALE	FRUCHTBARKEIT	VERHÜTUNG	0	171090000000037	4620
38	8	10	31	34	VERDROSSENHEIT	RESIGNATION		0	-1	-1
38	8	10	32	15	PATIENT	THERAPIE		0	-1	-1
38	8	10	33	7	LOYALITÄT	BRUDER		0	-1	-1
38	8	10	34	13	GENAUIGKEIT	AUFMERKSAMKEIT		0	-1	-1
38	8	10	35	32	SCHIFFBRUCH	UNGLÜCKSFALL		0	-1	-1
38	8	10	36	18	FASCHIST	IDEOLOGIE	PATRIOTISMUS	0	12708	17797
38	8	10	37	24	MAKEL	SELBSTBEWUSSTSEIN		0	-1	-1
38	8	10	38	1	PROGNOSE	GEWISSHEIT		0	-1	-1
38	8	10	39	17	KÄFER	RUINE		0	-1	-1
38	8	10	40	25	PARADIES	MENSCH	MENSCH	1	177180000000075	3099
