## Supplementary material for "Vast amounts of encoded items nullify but do not reverse the effect of sleep on declarative memory": Dataset: PAL_38_2_2.xlsx

### Sheet: Sheet1
VP_Nr	Block	VersioN	counter	pair_code	cue	correct_answer	answer	accuracy	reactiontime1	reactiontime2
38	1	9	1	17	SONATE	KLAVIER		0	-1	-1
38	1	9	2	38	SEILTÄNZER	SCHWERPUNKT		0	-1	-1
38	1	9	3	34	REGEL	KOMBINATION		0	-1	-1
38	1	9	4	20	KUMMER	TRAURIGKEIT		0	-1	-1
38	1	9	5	18	WELLE	FLUT		0	-1	-1
38	1	9	6	19	VERBRENNUNG	PROZESSION		0	-1	-1
38	1	9	7	26	DUFT	GERUCH		0	-1	-1
38	1	9	8	24	GANGSTER	VERBRECHEN		0	-1	-1
38	1	9	9	1	INSTANZ	GESETZGEBUNG		0	-1	-1
38	1	9	10	29	RHEUMATISMUS	IMMUNITÄT		0	-1	-1
38	1	9	11	15	BÜCHEREI	VERLEIH		0	-1	-1
38	1	9	12	27	STRICK	SCHLINGE		0	-1	-1
38	1	9	13	30	ZUGEHÖRIGKEIT	GENERATION		0	-1	-1
38	1	9	14	5	KAMERAD	OPFER		0	-1	-1
38	1	9	15	3	GITTER	BESCHRÄNKUNG		0	-1	-1
38	1	9	16	21	ORIENTIERUNG	AUSGANG		0	-1	-1
38	1	9	17	10	VORTRAG	REDNER		0	-1	-1
38	1	9	18	37	STUDIUM	WIRTSCHAFT		0	-1	-1
38	1	9	19	25	FINDIGKEIT	EINFALL		0	-1	-1
38	1	9	20	14	VERANSTALTUNG	ÖFFENTLICHKEIT		0	-1	-1
38	1	9	21	8	ANHÄNGER	MEISTER		0	-1	-1
38	1	9	22	2	GEDULD	KONTROLLE		0	-1	-1
38	1	9	23	11	GESCHOSS	PFEIL		0	-1	-1
38	1	9	24	32	GLETSCHER	POL		0	-1	-1
38	1	9	25	9	KOCHTOPF	BÜGELEISEN		0	-1	-1
38	1	9	26	36	VERZIERUNG	PALAST		0	-1	-1
38	1	9	27	28	GEMÜT	HEITERKEIT		0	-1	-1
38	1	9	28	35	AUFPRALL	FALL	FALL	1	2260.2	3001
38	1	9	29	33	ÄHNLICHKEIT	WIEDERHOLUNG		0	-1	-1
38	1	9	30	6	BÜRGSCHAFT	VOLLMACHT		0	-1	-1
38	1	9	31	13	SARG	GRAB	BEERDIGUNG	0	2928.7	7423
38	1	9	32	4	TÜR	SCHRANK		0	-1	-1
38	1	9	33	12	HALLE	TURNIER		0	-1	-1
38	1	9	34	40	GESCHENK	UNDANK		0	-1	-1
38	1	9	35	39	ABRECHNUNG	BANKIER		0	-1	-1
38	1	9	36	23	TOTSCHLAG	BRUTALITÄT		0	214060000000001	8638
38	1	9	37	22	TAKT	HARFE		0	-1	-1
38	1	9	38	31	ANREGUNG	BEISPIEL		0	-1	-1
38	1	9	39	16	KRANKHEIT	SYMPTOM		0	-1	-1
38	1	9	40	7	SPRÜHREGEN	FLUSS		0	-1	-1
38	2	8	1	31	VERWALTUNG	GENEHMIGUNG		0	-1	-1
38	2	8	2	21	ERMÜDUNG	KREISLAUF		0	-1	-1
38	2	8	3	33	GETRÄNK	SCHAUM		0	-1	-1
38	2	8	4	23	ÄRA	ZEITALTER		0	-1	-1
38	2	8	5	9	BEMÜHUNGEN	ANSTRENGUNG		0	-1	-1
38	2	8	6	39	RÄUBER	DIEBSTAHL		0	-1	-1
38	2	8	7	40	GESTALTUNG	LANDSCHAFT		0	-1	-1
38	2	8	8	16	PERSON	SCHADEN		0	-1	-1
38	2	8	9	11	REIZ	REAKTION		0	-1	-1
38	2	8	10	5	JUNGFRAU	SCHLEIER		0	-1	-1
38	2	8	11	22	BEGINN	FOLGE		0	-1	-1
38	2	8	12	37	FISCHER	MEER		0	-1	-1
38	2	8	13	1	WOHNUNG	HEIM		0	-1	-1
38	2	8	14	3	GABEL	SOSSE		0	-1	-1
38	2	8	15	19	LERCHE	FRÖHLICHKEIT		0	-1	-1
38	2	8	16	20	FLEISCH	RAUBTIER		0	-1	-1
38	2	8	17	4	TRANSPORT	LAGER		0	-1	-1
38	2	8	18	7	FENSTER	BEWOHNER		0	-1	-1
38	2	8	19	28	SCHATTEN	EXISTENZ		0	-1	-1
38	2	8	20	34	ENTSPANNUNG	BEDROHUNG		0	-1	-1
38	2	8	21	12	ABFALL	SCHMUTZ		0	-1	-1
38	2	8	22	10	IRRTUM	MISSVERSTÄNDNIS		0	-1	-1
38	2	8	23	30	STRAND	VERGNÜGEN		0	-1	-1
38	2	8	24	18	BLASE	BAUCH		0	-1	-1
38	2	8	25	26	ADMIRAL	WAFFENRUHE		0	-1	-1
38	2	8	26	14	LÜGE	WAHRHEIT		0	-1	-1
38	2	8	27	2	GELEGENHEIT	LIEBSCHAFT		0	-1	-1
38	2	8	28	17	THEMA	INTERESSE		0	-1	-1
38	2	8	29	36	LEERE	DUMPFHEIT		0	-1	-1
38	2	8	30	25	STIMMUNG	ATMOSPHÄRE		0	-1	-1
38	2	8	31	15	PLAKAT	HAMMER		0	-1	-1
38	2	8	32	13	BÜSTENHALTER	BUSEN	BUSEN	1	185980000000005	7248
38	2	8	33	24	SOZIALIST	PAROLE		0	-1	-1
38	2	8	34	8	FAMILIE	MUTTER		0	-1	-1
38	2	8	35	38	PFEFFER	BUTTER		0	-1	-1
38	2	8	36	29	SÄUGLING	WIEGE		0	-1	-1
38	2	8	37	6	DICHTER	ZITAT	ZITAT	1	239480000000005	13344
38	2	8	38	32	MÜNDIGKEIT	ABHÄNGIGKEIT		0	-1	-1
38	2	8	39	35	LEICHTIGKEIT	SCHWERKRAFT		0	-1	-1
38	2	8	40	27	ERFAHRUNG	UNWISSENHEIT		0	-1	-1
38	3	7	1	11	ÜBERBLICK	STANDPUNKT		0	-1	-1
38	3	7	2	40	ARGUMENT	ENTSCHEIDUNG		0	-1	-1
38	3	7	3	30	DARBIETUNG	BEOBACHTUNG		0	-1	-1
38	3	7	4	31	TODESKAMPF	LEBEN	NOTWEHR	0	360510000000009	4885
38	3	7	5	3	AUSBILDUNG	ZUKUNFT		0	-1	-1
38	3	7	6	2	KAMMER	GEKLAPPER		0	-1	-1
38	3	7	7	7	BOTSCHAFTER	NATIONALITÄT		0	-1	-1
38	3	7	8	37	MIKROSKOP	BAKTERIEN	BAKTERIUM	1	399520000000019	10931
38	3	7	9	25	METHODE	VERSUCH		0	-1	-1
38	3	7	10	9	STEUER	UNTERSCHLAGUNG		0	-1	-1
38	3	7	11	17	VERSCHIEDENHEIT	GEGENTEIL		0	-1	-1
38	3	7	12	23	SCHÄDEL	LEICHE		0	-1	-1
38	3	7	13	20	TINTE	BLEISTIFT		0	-1	-1
38	3	7	14	15	SCHLAMM	HÜRDE	DRECK	0	543910000000009	6527
38	3	7	15	19	UMWELT	GEFÄHRDUNG		0	-1	-1
38	3	7	16	28	ENTFÜHRUNG	AUSBEUTE	ERPRESSUNG	0	6884	10444
38	3	7	17	16	FUSSKNÖCHEL	ARM		0	-1	-1
38	3	7	18	33	CHARME	HERZ		0	-1	-1
38	3	7	19	13	ERFOLG	LEBENSLAUF		0	-1	-1
38	3	7	20	6	HEKTAR	ZAUN		0	-1	-1
38	3	7	21	38	ZAUBERER	ENTHÜLLUNG	TRICK	0	747910000000009	8839
38	3	7	22	14	PROFESSOR	HOCHSCHULE		0	-1	-1
38	3	7	23	18	STANGE	STOSS		0	-1	-1
38	3	7	24	26	ANTWORT	BEKENNTNIS		0	-1	-1
38	3	7	25	21	KRANKENWAGEN	NOTFALL		0	-1	-1
38	3	7	26	32	ZERSTÖRUNG	AUSROTTUNG		0	-1	-1
38	3	7	27	39	ÄRGER	FEINDSELIGKEIT		0	-1	-1
38	3	7	28	5	ZITRONE	ERDBEERE	ERDBEERE	1	157510000000009	3496
38	3	7	29	35	HAUSSCHUHE	PFEIFE		0	-1	-1
38	3	7	30	4	WEISE	ART		0	-1	-1
38	3	7	31	22	SCHLEIM	HAFER		0	-1	-1
38	3	7	32	12	WHISKY	DUDELSACK	DUDELSACK	1	2186.5	6191
38	3	7	33	8	FIEBER	ERSCHÖPFUNG		0	-1	-1
38	3	7	34	34	EMANZIPATION	GLEICHSTELLUNG		0	-1	-1
38	3	7	35	10	EIFERSUCHT	GRUND		0	100792000000002	20001
38	3	7	36	27	LAWINE	FELSBLOCK		0	-1	-1
38	3	7	37	1	HERZLICHKEIT	GEHÄSSIGKEIT		0	-1	-1
38	3	7	38	36	VERMITTLUNG	INTERVIEW		0	-1	-1
38	3	7	39	29	ALGEBRA	FUNKTION	FUNKTION	1	202220000000019	4070
38	3	7	40	24	DOKTOR	KLINIK		0	-1	-1
38	4	6	1	1	UFER	DAMM		0	-1	-1
38	4	6	2	31	ORKAN	WIRBEL		0	-1	-1
38	4	6	3	18	KAMPF	SIEG		0	-1	-1
38	4	6	4	5	EISENBAHN	SCHIENE		0	-1	-1
38	4	6	5	24	SPIELZEUG	PLASTIK	PLASTIK	1	226820000000019	4046
38	4	6	6	15	GEFÄNGNIS	VERGEHEN		0	-1	-1
38	4	6	7	35	KÜSTE	DÜNE	DAMM	0	449020000000019	5911
38	4	6	8	27	MUSEUM	ÄGYPTEN		0	-1	-1
38	4	6	9	26	KÜCHE	EIMER		0	-1	-1
38	4	6	10	20	RINGE	BAUM		0	-1	-1
38	4	6	11	39	LABOR	PIPETTE		0	-1	-1
38	4	6	12	6	DYNAMO	LICHT		0	-1	-1
38	4	6	13	38	FISCH	SCHUPPEN		0	-1	-1
38	4	6	14	21	ARZT	PRAXIS		0	-1	-1
38	4	6	15	37	STRAUSS	TULPEN		0	-1	-1
38	4	6	16	28	BIBLIOTHEK	SIGNATUR		0	-1	-1
38	4	6	17	34	MUSKEL	SEHNE		0	-1	-1
38	4	6	18	25	AQUARELL	GALERIE		0	-1	-1
38	4	6	19	29	GRILLEN	SOMMER	FLEISCH	0	361970000000019	5079
38	4	6	20	30	BUCH	SCHRIFTSTELLER		0	-1	-1
38	4	6	21	16	NACHT	SCHEINWERFER		0	-1	-1
38	4	6	22	12	ZEUS	HADES	HADES	1	117529999999981	2412
38	4	6	23	13	VERORDNUNG	BESCHEID		0	-1	-1
38	4	6	24	19	THEATER	REIHE		0	-1	-1
38	4	6	25	7	TONNE	REGEN		0	-1	-1
38	4	6	26	32	SCHMIED	HUFEISEN		0	-1	-1
38	4	6	27	40	RADIO	STIMME		0	-1	-1
38	4	6	28	36	INSEKT	LIBELLE	LIBELLE	1	534520000000019	6943
38	4	6	29	22	ENERGIE	ÖL		0	-1	-1
38	4	6	30	10	TANNE	RINDE	RINDE	1	426310000000009	10959
38	4	6	31	8	FLUGZEUG	TOMATENSAFT		0	-1	-1
38	4	6	32	3	GEBIRGE	EDELWEISS		0	-1	-1
38	4	6	33	11	SCHACH	TURM	SPIELFIGUR	0	625160000000009	8199
38	4	6	34	2	WEIN	BLUME		0	-1	-1
38	4	6	35	14	HOCHZEIT	ALTAR		0	-1	-1
38	4	6	36	33	LADEN	REKLAME		0	-1	-1
38	4	6	37	4	WINTER	UNFALL		0	-1	-1
38	4	6	38	9	HERD	FEUER		0	-1	-1
38	4	6	39	17	REVOLVER	KALIBER	KALIBER	1	241510000000009	4344
38	4	6	40	23	NÄHEN	KREUZSTICH	KREUZSTICH	1	493429999999981	6859
38	5	5	1	21	BÜNDNIS	PAKT		0	-1	-1
38	5	5	2	27	SCHAUSPIEL	BÜHNE		0	-1	-1
38	5	5	3	1	KRUG	BIER		0	-1	-1
38	5	5	4	11	MÖBEL	LEHNE		0	-1	-1
38	5	5	5	36	STRASSE	TEER		0	-1	-1
38	5	5	6	4	MAUER	BRÜSTUNG		0	-1	-1
38	5	5	7	14	ANGABE	ZEUGE		0	-1	-1
38	5	5	8	22	NATUR	PFLANZE		0	-1	-1
38	5	5	9	38	FAHRZEUG	KETTE		0	-1	-1
38	5	5	10	10	INSTRUMENT	OBOE		0	-1	-1
38	5	5	11	37	WEBER	KAMM		0	-1	-1
38	5	5	12	30	HEER	INFANTERIE		0	-1	-1
38	5	5	13	29	PINSEL	LEINWAND		0	-1	-1
38	5	5	14	31	AUFTRAG	ARBEIT		0	-1	-1
38	5	5	15	8	HEFT	NOTE		0	-1	-1
38	5	5	16	34	EREIGNIS	FEST		0	-1	-1
38	5	5	17	7	AUFSTAND	REBELLION		0	-1	-1
38	5	5	18	15	TROPEN	AMAZONAS	AMAZONAS	1	620170000000019	8151
38	5	5	19	26	FAHRRAD	PEDAL		0	-1	-1
38	5	5	20	19	SCHULE	HOLZ		0	-1	-1
38	5	5	21	16	REISE	KONTINENT		0	-1	-1
38	5	5	22	35	GETREIDE	DINKEL		0	-1	-1
38	5	5	23	5	ORCHESTER	KONZERT		0	-1	-1
38	5	5	24	17	SCHIFF	DOCK		0	-1	-1
38	5	5	25	18	BAHNHOF	KIOSK		0	-1	-1
38	5	5	26	28	STIFT	KAPPE		0	-1	-1
38	5	5	27	23	ZÜGEL	WENDE		0	-1	-1
38	5	5	28	3	BRÜCKE	SAN FRANCISCO		0	-1	-1
38	5	5	29	24	INFEKTION	SCHMERZEN	VIRUS	0	1685.5	3725
38	5	5	30	25	SPORT	SCHWEISS		0	-1	-1
38	5	5	31	13	GESICHT	MASKE		0	-1	-1
38	5	5	32	33	REPTIL	ECHSE	ECHSE	1	210570000000019	3391
38	5	5	33	39	VERLETZUNG	SCHORF		0	-1	-1
38	5	5	34	20	RIESE	SCHRITT		0	-1	-1
38	5	5	35	2	GELENK	KEULE		0	-1	-1
38	5	5	36	40	FLOTTE	DECK		0	-1	-1
38	5	5	37	9	KAUFHAUS	SCHAUFENSTER		0	-1	-1
38	5	5	38	6	GLAUBE	BIBEL		0	-1	-1
38	5	5	39	32	FABRIK	PRODUKTION	INDUSTRIE	0	462329999999981	6039
38	5	5	40	12	FLOCKEN	SCHNEE		0	-1	-1
38	6	4	1	28	GÖTTIN	GEBET		0	-1	-1
38	6	4	2	19	BETRAG	WECHSEL		0	-1	-1
38	6	4	3	20	ANDEUTUNG	VERDACHT		0	-1	-1
38	6	4	4	40	GENUSS	ZIGARRE		0	-1	-1
38	6	4	5	4	ANGEBOT	MARKT		0	-1	-1
38	6	4	6	27	VERRAT	TREUE		0	-1	-1
38	6	4	7	37	ANGST	SCHLANGE		0	-1	-1
38	6	4	8	29	ANFÜHRER	CHEF		0	-1	-1
38	6	4	9	16	ERFORSCHUNG	PATENT		0	-1	-1
38	6	4	10	33	BEGABUNG	VERERBUNG		0	-1	-1
38	6	4	11	8	GLÜCK	ZUFALL		0	-1	-1
38	6	4	12	2	SCHÜLER	DOZENT		0	-1	-1
38	6	4	13	1	GRUPPE	VERSAMMLUNG		0	-1	-1
38	6	4	14	34	SCHLEMMER	LECKERBISSEN		0	-1	-1
38	6	4	15	23	GEDICHT	LIEBE	LIEBE	1	740740000000037	8711
38	6	4	16	15	MOOR	SUMPF		0	-1	-1
38	6	4	17	26	DICKICHT	WALD		0	-1	-1
38	6	4	18	3	SALAT	GARTEN		0	-1	-1
38	6	4	19	18	BESESSENHEIT	TEUFEL	TEUFEL	1	201559999999963	3495
38	6	4	20	39	GESCHICHTE	ENTWICKLUNG		0	-1	-1
38	6	4	21	7	HIMMEL	FIRMAMENT		0	-1	-1
38	6	4	22	38	SAUERSTOFF	LUFT		0	-1	-1
38	6	4	23	32	DIENER	HALTUNG		0	-1	-1
38	6	4	24	11	AUFGABE	ERLEDIGUNG		0	-1	-1
38	6	4	25	13	NAGEL	METALL		0	-1	-1
38	6	4	26	17	KLIPPE	ABGRUND		0	-1	-1
38	6	4	27	21	DIAMANT	GOLD		0	-1	-1
38	6	4	28	22	ZIMMER	ECKE		0	-1	-1
38	6	4	29	36	POLIZIST	WACHE		0	-1	-1
38	6	4	30	30	MUSIKER	AKKORDEON		0	-1	-1
38	6	4	31	35	FAHNE	EROBERUNG		0	-1	-1
38	6	4	32	10	ZIEL	RICHTUNG		0	-1	-1
38	6	4	33	14	ERGÄNZUNG	ZUSATZ		0	-1	-1
38	6	4	34	12	THEORIE	AUSNAHME		0	-1	-1
38	6	4	35	6	STIRN	KINN		0	-1	-1
38	6	4	36	9	LAUNE	HUMOR		0	-1	-1
38	6	4	37	5	MÖNCH	NONNE		0	-1	-1
38	6	4	38	31	MERKMAL	DETAIL		0	-1	-1
38	6	4	39	24	LABYRINTH	SUCHE		0	-1	-1
38	6	4	40	25	BETTLER	UNGLÜCK		0	-1	-1
38	7	3	1	32	CHANCE	BEGEGNUNG		0	-1	-1
38	7	3	2	9	ANSICHT	MEINUNG		0	-1	-1
38	7	3	3	30	TAT	ABSICHT		0	-1	-1
38	7	3	4	33	AUTO	PRESTIGE		0	-1	-1
38	7	3	5	22	ZEIT	URSPRUNG		0	-1	-1
38	7	3	6	26	BEWEIS	TATSACHE		0	-1	-1
38	7	3	7	12	DAMPF	LOKOMOTIVE		0	-1	-1
38	7	3	8	36	JUNGE	MÄDCHEN	MÄDCHEN	1	157579999999981	3660
38	7	3	9	13	HELDENMUT	TAPFERKEIT		0	-1	-1
38	7	3	10	19	GESUNDHEIT	IMPFUNG		0	-1	-1
38	7	3	11	11	APFEL	PFIRSICH	PFIRSICH	1	211970000000019	5871
38	7	3	12	8	MEINEID	EHRENHAFTIGKEIT		0	-1	-1
38	7	3	13	1	GIFT	MORD		0	-1	-1
38	7	3	14	6	BESITZ	ANTEIL		0	-1	-1
38	7	3	15	15	PAPIER	BRIEF		0	-1	-1
38	7	3	16	14	FORDERUNG	GEHALT		0	-1	-1
38	7	3	17	28	SEGEN	SCHÖPFER		0	-1	-1
38	7	3	18	40	PLAN	GROSSSTADT		0	-1	-1
38	7	3	19	4	STUHL	SESSEL		0	-1	-1
38	7	3	20	39	GESCHREI	PANIK		0	-1	-1
38	7	3	21	3	TÄUSCHUNG	ECHTHEIT		0	-1	-1
38	7	3	22	5	INDUSTRIE	BRANCHE		0	-1	-1
38	7	3	23	38	DEFINITION	KONZEPT		0	-1	-1
38	7	3	24	16	GEBÄUDE	HOTEL		0	-1	-1
38	7	3	25	23	ARMUT	ELEND		0	-1	-1
38	7	3	26	21	STOLZ	RUHM	EHRE	0	248629999999981	4839
38	7	3	27	2	VULKAN	EXPLOSION		0	-1	-1
38	7	3	28	31	VERGLEICH	GLEICHNIS		0	-1	-1
38	7	3	29	25	ZWIELICHT	UNTERWELT		0	-1	-1
38	7	3	30	27	ALKOHOL	OPIUM		0	-1	-1
38	7	3	31	37	WOLLE	KLEIDUNG	SCHAF	0	359179999999981	4663
38	7	3	32	29	PUDDING	SÜSSIGKEITEN	SÜSSSPEISE	0	112237999999998	15042
38	7	3	33	18	GEDÄCHTNIS	ELEFANT	FORSCHUNG	0	598059999999963	7484
38	7	3	34	35	PROFIL	QUERSCHNITT		0	-1	-1
38	7	3	35	20	LARVE	RAUPE		0	-1	-1
38	7	3	36	34	ERDGESCHOSS	DACHBODEN		0	-1	-1
38	7	3	37	10	LEIDENSCHAFT	KUSS	PASSION	0	375159999999963	5031
38	7	3	38	24	RICHTER	GERECHTIGKEIT		0	-1	-1
38	7	3	39	17	GEIST	FLASCHE		0	-1	-1
38	7	3	40	7	NORM	MORAL		0	-1	-1
38	8	2	1	9	GESPENST	ERSCHEINUNG		0	-1	-1
38	8	2	2	38	NEFFE	GROSSMUTTER	GROSSMUTTER	1	314869999999925	8485
38	8	2	3	33	ERLÖSUNG	HIMMELREICH		0	-1	-1
38	8	2	4	22	MACHT	HERRSCHER		0	-1	-1
38	8	2	5	10	ILLUSION	WAHRNEHMUNG	VERBLENDUNG	0	328690000000037	8582
38	8	2	6	1	BLICK	PERSPEKTIVE		0	-1	-1
38	8	2	7	18	SCHMETTERLING	BLÜTE		0	-1	-1
38	8	2	8	16	KRITERIUM	AUSWAHL		0	-1	-1
38	8	2	9	4	KRITIK	ZWEIFEL		0	-1	-1
38	8	2	10	15	SEEGANG	DAMPFER		0	-1	-1
38	8	2	11	11	EHE	VERLOBUNG		0	-1	-1
38	8	2	12	32	TRAUM	WIRKLICHKEIT		0	-1	-1
38	8	2	13	29	TAL	WIESE		0	-1	-1
38	8	2	14	28	UHR	KIRCHE	KIRCHE	1	131190000000037	3232
38	8	2	15	30	SPRACHE	AKUSTIK		0	-1	-1
38	8	2	16	21	ANSTAND	SITTE		0	-1	-1
38	8	2	17	25	DISZIPLIN	GEHORSAM		0	-1	-1
38	8	2	18	19	GEISEL	GEFANGENER		0	-1	-1
38	8	2	19	23	BUNGALOW	SIEDLUNG		0	-1	-1
38	8	2	20	8	BERG	HÜTTE		0	-1	-1
38	8	2	21	7	GRAS	VIEH		0	-1	-1
38	8	2	22	17	VERSCHLEIERUNG	KOPFTUCH		0	-1	-1
38	8	2	23	5	FREUND	VERTRAUEN		0	-1	-1
38	8	2	24	26	FRAGE	EINWAND		0	-1	-1
38	8	2	25	40	POSTKUTSCHE	PFERD		0	-1	-1
38	8	2	26	36	AUSWERTUNG	ERGEBNIS		0	-1	-1
38	8	2	27	14	HAUT	BLUT		0	-1	-1
38	8	2	28	2	MALER	PIANIST	LIST	0	826390000000037	10175
38	8	2	29	37	DÄMMERUNG	MORGENGRAUEN		0	-1	-1
38	8	2	30	24	GNADE	BARMHERZIGKEIT		0	-1	-1
38	8	2	31	12	KOMÖDIE	DRAMA	DRAMA	1	319080000000075	4336
38	8	2	32	31	HÄRTE	KRAFT		0	-1	-1
38	8	2	33	6	ZUWACHS	FORTSCHRITT		0	-1	-1
38	8	2	34	35	ANFORDERUNG	SCHWIERIGKEIT		0	-1	-1
38	8	2	35	20	BEGRÜSSUNG	FREUNDLICHKEIT		0	-1	-1
38	8	2	36	13	TIER	FROSCH		0	-1	-1
38	8	2	37	34	PRÜFUNG	MISSERFOLG		0	-1	-1
38	8	2	38	39	FASS	KELLER	KELLER	1	122790000000037	2531
38	8	2	39	3	VERLUST	ABNAHME		0	-1	-1
38	8	2	40	27	SCHICKSAL	IRONIE		0	-1	-1
