## Supplementary material for "Vast amounts of encoded items nullify but do not reverse the effect of sleep on declarative memory": Dataset: PAL_38_2_3.xlsx

### Sheet: Tabelle1
VP_Nr	Block	VersioN	counter	pair_code	cue	correct_answer	answer	accuracy	reactiontime1	reactiontime2
38	1	9	1	13	SARG	GRAB	BEERDIGUNG	0	2174.2	4708
38	1	9	2	14	VERANSTALTUNG	ÖFFENTLICHKEIT		0	-1	-1
38	1	9	3	37	STUDIUM	WIRTSCHAFT		0	-1	-1
38	1	9	4	35	AUFPRALL	FALL	FALL	1	2574.7	3319
38	1	9	5	29	RHEUMATISMUS	IMMUNITÄT	KRANKENHAUS	0	6764.9	9682
38	1	9	6	12	HALLE	TURNIER		0	-1	-1
38	1	9	7	39	ABRECHNUNG	BANKIER		0	-1	-1
38	1	9	8	20	KUMMER	TRAURIGKEIT		0	-1	-1
38	1	9	9	3	GITTER	BESCHRÄNKUNG		0	-1	-1
38	1	9	10	5	KAMERAD	OPFER		0	-1	-1
38	1	9	11	17	SONATE	KLAVIER		0	-1	-1
38	1	9	12	25	FINDIGKEIT	EINFALL		0	-1	-1
38	1	9	13	36	VERZIERUNG	PALAST		0	-1	-1
38	1	9	14	33	ÄHNLICHKEIT	WIEDERHOLUNG		0	-1	-1
38	1	9	15	28	GEMÜT	HEITERKEIT		0	-1	-1
38	1	9	16	34	REGEL	KOMBINATION		0	-1	-1
38	1	9	17	19	VERBRENNUNG	PROZESSION		0	-1	-1
38	1	9	18	26	DUFT	GERUCH		0	-1	-1
38	1	9	19	4	TÜR	SCHRANK		0	-1	-1
38	1	9	20	24	GANGSTER	VERBRECHEN		0	-1	-1
38	1	9	21	15	BÜCHEREI	VERLEIH		0	-1	-1
38	1	9	22	2	GEDULD	KONTROLLE		0	-1	-1
38	1	9	23	38	SEILTÄNZER	SCHWERPUNKT		0	-1	-1
38	1	9	24	11	GESCHOSS	PFEIL		0	-1	-1
38	1	9	25	10	VORTRAG	REDNER		0	-1	-1
38	1	9	26	23	TOTSCHLAG	BRUTALITÄT	MORD	0	1599.2	2287
38	1	9	27	21	ORIENTIERUNG	AUSGANG		0	-1	-1
38	1	9	28	32	GLETSCHER	POL		0	-1	-1
38	1	9	29	18	WELLE	FLUT		0	-1	-1
38	1	9	30	30	ZUGEHÖRIGKEIT	GENERATION		0	-1	-1
38	1	9	31	22	TAKT	HARFE		0	-1	-1
38	1	9	32	40	GESCHENK	UNDANK		0	-1	-1
38	1	9	33	6	BÜRGSCHAFT	VOLLMACHT		0	-1	-1
38	1	9	34	16	KRANKHEIT	SYMPTOM		0	-1	-1
38	1	9	35	27	STRICK	SCHLINGE	SCHNEIDER	0	4261	6502
38	1	9	36	9	KOCHTOPF	BÜGELEISEN		0	-1	-1
38	1	9	37	31	ANREGUNG	BEISPIEL		0	-1	-1
38	1	9	38	7	SPRÜHREGEN	FLUSS		0	-1	-1
38	1	9	39	8	ANHÄNGER	MEISTER		0	-1	-1
38	1	9	40	1	INSTANZ	GESETZGEBUNG		0	-1	-1
38	2	8	1	13	BÜSTENHALTER	BUSEN	BRÜSTE	0	167639999999991	10476
38	2	8	2	38	PFEFFER	BUTTER		0	-1	-1
38	2	8	3	2	GELEGENHEIT	LIEBSCHAFT		0	-1	-1
38	2	8	4	4	TRANSPORT	LAGER		0	-1	-1
38	2	8	5	3	GABEL	SOSSE		0	-1	-1
38	2	8	6	35	LEICHTIGKEIT	SCHWERKRAFT		0	-1	-1
38	2	8	7	33	GETRÄNK	SCHAUM		0	-1	-1
38	2	8	8	16	PERSON	SCHADEN		0	-1	-1
38	2	8	9	40	GESTALTUNG	LANDSCHAFT		0	-1	-1
38	2	8	10	14	LÜGE	WAHRHEIT		0	-1	-1
38	2	8	11	36	LEERE	DUMPFHEIT		0	-1	-1
38	2	8	12	15	PLAKAT	HAMMER		0	-1	-1
38	2	8	13	5	JUNGFRAU	SCHLEIER		0	-1	-1
38	2	8	14	23	ÄRA	ZEITALTER		0	-1	-1
38	2	8	15	7	FENSTER	BEWOHNER		0	-1	-1
38	2	8	16	27	ERFAHRUNG	UNWISSENHEIT		0	-1	-1
38	2	8	17	8	FAMILIE	MUTTER		0	-1	-1
38	2	8	18	10	IRRTUM	MISSVERSTÄNDNIS		0	-1	-1
38	2	8	19	22	BEGINN	FOLGE		0	-1	-1
38	2	8	20	20	FLEISCH	RAUBTIER		0	-1	-1
38	2	8	21	29	SÄUGLING	WIEGE		0	-1	-1
38	2	8	22	18	BLASE	BAUCH		0	-1	-1
38	2	8	23	30	STRAND	VERGNÜGEN		0	-1	-1
38	2	8	24	12	ABFALL	SCHMUTZ		0	-1	-1
38	2	8	25	26	ADMIRAL	WAFFENRUHE	WAFFE	0	298330000000005	4111
38	2	8	26	24	SOZIALIST	PAROLE		0	-1	-1
38	2	8	27	32	MÜNDIGKEIT	ABHÄNGIGKEIT		0	-1	-1
38	2	8	28	25	STIMMUNG	ATMOSPHÄRE		0	-1	-1
38	2	8	29	11	REIZ	REAKTION		0	-1	-1
38	2	8	30	9	BEMÜHUNGEN	ANSTRENGUNG		0	-1	-1
38	2	8	31	19	LERCHE	FRÖHLICHKEIT		0	-1	-1
38	2	8	32	39	RÄUBER	DIEBSTAHL		0	-1	-1
38	2	8	33	17	THEMA	INTERESSE		0	-1	-1
38	2	8	34	21	ERMÜDUNG	KREISLAUF		0	-1	-1
38	2	8	35	28	SCHATTEN	EXISTENZ		0	-1	-1
38	2	8	36	1	WOHNUNG	HEIM		0	-1	-1
38	2	8	37	37	FISCHER	MEER		0	-1	-1
38	2	8	38	34	ENTSPANNUNG	BEDROHUNG		0	-1	-1
38	2	8	39	31	VERWALTUNG	GENEHMIGUNG		0	-1	-1
38	2	8	40	6	DICHTER	ZITAT		0	-1	-1
38	3	7	1	27	LAWINE	FELSBLOCK		0	-1	-1
38	3	7	2	3	AUSBILDUNG	ZUKUNFT		0	-1	-1
38	3	7	3	31	TODESKAMPF	LEBEN		0	-1	-1
38	3	7	4	34	EMANZIPATION	GLEICHSTELLUNG		0	-1	-1
38	3	7	5	28	ENTFÜHRUNG	AUSBEUTE		0	-1	-1
38	3	7	6	30	DARBIETUNG	BEOBACHTUNG		0	-1	-1
38	3	7	7	25	METHODE	VERSUCH		0	-1	-1
38	3	7	8	2	KAMMER	GEKLAPPER		0	-1	-1
38	3	7	9	24	DOKTOR	KLINIK	PROFESSION	0	3111.5	5789
38	3	7	10	21	KRANKENWAGEN	NOTFALL	KRANKENHAUS	0	280160000000009	7289
38	3	7	11	23	SCHÄDEL	LEICHE		0	-1	-1
38	3	7	12	19	UMWELT	GEFÄHRDUNG		0	-1	-1
38	3	7	13	9	STEUER	UNTERSCHLAGUNG		0	-1	-1
38	3	7	14	6	HEKTAR	ZAUN		0	-1	-1
38	3	7	15	7	BOTSCHAFTER	NATIONALITÄT		0	-1	-1
38	3	7	16	16	FUSSKNÖCHEL	ARM		0	-1	-1
38	3	7	17	32	ZERSTÖRUNG	AUSROTTUNG		0	-1	-1
38	3	7	18	12	WHISKY	DUDELSACK	DUDELSACK	1	151139999999991	6343
38	3	7	19	1	HERZLICHKEIT	GEHÄSSIGKEIT		0	-1	-1
38	3	7	20	29	ALGEBRA	FUNKTION	FORMEL	0	199160000000009	3553
38	3	7	21	13	ERFOLG	LEBENSLAUF		0	-1	-1
38	3	7	22	35	HAUSSCHUHE	PFEIFE		0	-1	-1
38	3	7	23	36	VERMITTLUNG	INTERVIEW		0	-1	-1
38	3	7	24	10	EIFERSUCHT	GRUND		0	-1	-1
38	3	7	25	11	ÜBERBLICK	STANDPUNKT		0	-1	-1
38	3	7	26	22	SCHLEIM	HAFER	DRECK	0	164989999999991	2543
38	3	7	27	8	FIEBER	ERSCHÖPFUNG	VIRUS	0	174979999999981	2694
38	3	7	28	17	VERSCHIEDENHEIT	GEGENTEIL		0	-1	-1
38	3	7	29	38	ZAUBERER	ENTHÜLLUNG	KUNSTSTÜCK	0	308089999999991	6111
38	3	7	30	20	TINTE	BLEISTIFT		0	-1	-1
38	3	7	31	5	ZITRONE	ERDBEERE	ERDBEERE	1	128939999999991	2617
38	3	7	32	37	MIKROSKOP	BAKTERIEN	BAKTERIUM	1	296160000000009	5071
38	3	7	33	33	CHARME	HERZ		0	-1	-1
38	3	7	34	39	ÄRGER	FEINDSELIGKEIT		0	-1	-1
38	3	7	35	14	PROFESSOR	HOCHSCHULE		0	-1	-1
38	3	7	36	18	STANGE	STOSS		0	-1	-1
38	3	7	37	26	ANTWORT	BEKENNTNIS		0	-1	-1
38	3	7	38	4	WEISE	ART		0	-1	-1
38	3	7	39	40	ARGUMENT	ENTSCHEIDUNG		0	-1	-1
38	3	7	40	15	SCHLAMM	HÜRDE		0	-1	-1
38	4	6	1	10	TANNE	RINDE	RINDE	1	527360000000009	8601
38	4	6	2	17	REVOLVER	KALIBER	KALIBER	1	1724	3055
38	4	6	3	36	INSEKT	LIBELLE	LIBELLE	1	164760000000009	4239
38	4	6	4	24	SPIELZEUG	PLASTIK	ZAUBERTRICK	0	5335.5	7323
38	4	6	5	20	RINGE	BAUM		0	-1	-1
38	4	6	6	34	MUSKEL	SEHNE		0	-1	-1
38	4	6	7	6	DYNAMO	LICHT		0	-1	-1
38	4	6	8	7	TONNE	REGEN		0	-1	-1
38	4	6	9	18	KAMPF	SIEG		0	-1	-1
38	4	6	10	3	GEBIRGE	EDELWEISS		0	-1	-1
38	4	6	11	2	WEIN	BLUME	LIKÖR	0	130870000000019	2239
38	4	6	12	31	ORKAN	WIRBEL	STURM	0	343160000000009	5039
38	4	6	13	12	ZEUS	HADES	HADES	1	125960000000009	2151
38	4	6	14	14	HOCHZEIT	ALTAR		0	-1	-1
38	4	6	15	16	NACHT	SCHEINWERFER		0	-1	-1
38	4	6	16	23	NÄHEN	KREUZSTICH		0	-1	-1
38	4	6	17	38	FISCH	SCHUPPEN		0	-1	-1
38	4	6	18	27	MUSEUM	ÄGYPTEN		0	-1	-1
38	4	6	19	22	ENERGIE	ÖL		0	-1	-1
38	4	6	20	35	KÜSTE	DÜNE	DAMM	0	145389999999991	3044
38	4	6	21	13	VERORDNUNG	BESCHEID		0	-1	-1
38	4	6	22	25	AQUARELL	GALERIE	MALER	0	3260	4049
38	4	6	23	11	SCHACH	TURM		0	-1	-1
38	4	6	24	26	KÜCHE	EIMER		0	-1	-1
38	4	6	25	8	FLUGZEUG	TOMATENSAFT		0	-1	-1
38	4	6	26	39	LABOR	PIPETTE		0	-1	-1
38	4	6	27	19	THEATER	REIHE		0	-1	-1
38	4	6	28	15	GEFÄNGNIS	VERGEHEN		0	-1	-1
38	4	6	29	33	LADEN	REKLAME		0	-1	-1
38	4	6	30	5	EISENBAHN	SCHIENE		0	-1	-1
38	4	6	31	30	BUCH	SCHRIFTSTELLER		0	-1	-1
38	4	6	32	40	RADIO	STIMME		0	-1	-1
38	4	6	33	29	GRILLEN	SOMMER		0	-1	-1
38	4	6	34	28	BIBLIOTHEK	SIGNATUR		0	-1	-1
38	4	6	35	21	ARZT	PRAXIS		0	-1	-1
38	4	6	36	37	STRAUSS	TULPEN		0	-1	-1
38	4	6	37	9	HERD	FEUER		0	-1	-1
38	4	6	38	32	SCHMIED	HUFEISEN		0	-1	-1
38	4	6	39	4	WINTER	UNFALL		0	-1	-1
38	4	6	40	1	UFER	DAMM		0	-1	-1
38	5	5	1	10	INSTRUMENT	OBOE		0	-1	-1
38	5	5	2	3	BRÜCKE	SAN FRANCISCO		0	-1	-1
38	5	5	3	6	GLAUBE	BIBEL	ERLEUCHTUNG	0	372940000000037	6290
38	5	5	4	2	GELENK	KEULE		0	-1	-1
38	5	5	5	13	GESICHT	MASKE		0	-1	-1
38	5	5	6	5	ORCHESTER	KONZERT		0	-1	-1
38	5	5	7	21	BÜNDNIS	PAKT		0	-1	-1
38	5	5	8	23	ZÜGEL	WENDE		0	-1	-1
38	5	5	9	9	KAUFHAUS	SCHAUFENSTER		0	-1	-1
38	5	5	10	7	AUFSTAND	REBELLION		0	-1	-1
38	5	5	11	34	EREIGNIS	FEST		0	-1	-1
38	5	5	12	12	FLOCKEN	SCHNEE		0	-1	-1
38	5	5	13	1	KRUG	BIER	KELLER	0	275070000000019	4190
38	5	5	14	38	FAHRZEUG	KETTE		0	-1	-1
38	5	5	15	36	STRASSE	TEER		0	-1	-1
38	5	5	16	31	AUFTRAG	ARBEIT		0	-1	-1
38	5	5	17	15	TROPEN	AMAZONAS	AMAZONAS	1	170070000000019	4916
38	5	5	18	14	ANGABE	ZEUGE		0	-1	-1
38	5	5	19	40	FLOTTE	DECK		0	-1	-1
38	5	5	20	4	MAUER	BRÜSTUNG		0	-1	-1
38	5	5	21	16	REISE	KONTINENT		0	-1	-1
38	5	5	22	18	BAHNHOF	KIOSK		0	-1	-1
38	5	5	23	28	STIFT	KAPPE		0	-1	-1
38	5	5	24	26	FAHRRAD	PEDAL		0	-1	-1
38	5	5	25	25	SPORT	SCHWEISS		0	-1	-1
38	5	5	26	32	FABRIK	PRODUKTION		0	-1	-1
38	5	5	27	8	HEFT	NOTE		0	-1	-1
38	5	5	28	11	MÖBEL	LEHNE		0	-1	-1
38	5	5	29	19	SCHULE	HOLZ		0	-1	-1
38	5	5	30	24	INFEKTION	SCHMERZEN	VIRUS	0	134179999999981	2170
38	5	5	31	37	WEBER	KAMM		0	-1	-1
38	5	5	32	33	REPTIL	ECHSE	ECHSE	1	187490000000037	2743
38	5	5	33	22	NATUR	PFLANZE		0	-1	-1
38	5	5	34	27	SCHAUSPIEL	BÜHNE		0	-1	-1
38	5	5	35	30	HEER	INFANTERIE		0	-1	-1
38	5	5	36	17	SCHIFF	DOCK		0	-1	-1
38	5	5	37	35	GETREIDE	DINKEL		0	-1	-1
38	5	5	38	29	PINSEL	LEINWAND		0	-1	-1
38	5	5	39	39	VERLETZUNG	SCHORF		0	-1	-1
38	5	5	40	20	RIESE	SCHRITT		0	-1	-1
38	6	4	1	18	BESESSENHEIT	TEUFEL	TEUFEL	1	172479999999981	3108
38	6	4	2	32	DIENER	HALTUNG		0	-1	-1
38	6	4	3	9	LAUNE	HUMOR		0	-1	-1
38	6	4	4	4	ANGEBOT	MARKT		0	-1	-1
38	6	4	5	16	ERFORSCHUNG	PATENT		0	-1	-1
38	6	4	6	10	ZIEL	RICHTUNG		0	-1	-1
38	6	4	7	23	GEDICHT	LIEBE	LIEBE	1	1288	2096
38	6	4	8	27	VERRAT	TREUE		0	-1	-1
38	6	4	9	39	GESCHICHTE	ENTWICKLUNG		0	-1	-1
38	6	4	10	36	POLIZIST	WACHE		0	-1	-1
38	6	4	11	22	ZIMMER	ECKE		0	-1	-1
38	6	4	12	15	MOOR	SUMPF		0	-1	-1
38	6	4	13	38	SAUERSTOFF	LUFT		0	-1	-1
38	6	4	14	40	GENUSS	ZIGARRE		0	-1	-1
38	6	4	15	17	KLIPPE	ABGRUND		0	-1	-1
38	6	4	16	35	FAHNE	EROBERUNG		0	-1	-1
38	6	4	17	20	ANDEUTUNG	VERDACHT		0	-1	-1
38	6	4	18	11	AUFGABE	ERLEDIGUNG		0	-1	-1
38	6	4	19	6	STIRN	KINN		0	-1	-1
38	6	4	20	8	GLÜCK	ZUFALL		0	-1	-1
38	6	4	21	21	DIAMANT	GOLD		0	-1	-1
38	6	4	22	30	MUSIKER	AKKORDEON		0	-1	-1
38	6	4	23	13	NAGEL	METALL		0	-1	-1
38	6	4	24	24	LABYRINTH	SUCHE		0	-1	-1
38	6	4	25	5	MÖNCH	NONNE		0	-1	-1
38	6	4	26	28	GÖTTIN	GEBET		0	-1	-1
38	6	4	27	29	ANFÜHRER	CHEF		0	-1	-1
38	6	4	28	25	BETTLER	UNGLÜCK		0	-1	-1
38	6	4	29	1	GRUPPE	VERSAMMLUNG		0	-1	-1
38	6	4	30	33	BEGABUNG	VERERBUNG		0	-1	-1
38	6	4	31	14	ERGÄNZUNG	ZUSATZ		0	-1	-1
38	6	4	32	12	THEORIE	AUSNAHME		0	-1	-1
38	6	4	33	3	SALAT	GARTEN		0	-1	-1
38	6	4	34	26	DICKICHT	WALD		0	-1	-1
38	6	4	35	19	BETRAG	WECHSEL		0	-1	-1
38	6	4	36	37	ANGST	SCHLANGE		0	-1	-1
38	6	4	37	34	SCHLEMMER	LECKERBISSEN		0	-1	-1
38	6	4	38	2	SCHÜLER	DOZENT		0	-1	-1
38	6	4	39	7	HIMMEL	FIRMAMENT		0	-1	-1
38	6	4	40	31	MERKMAL	DETAIL		0	-1	-1
38	7	3	1	20	LARVE	RAUPE		0	-1	-1
38	7	3	2	6	BESITZ	ANTEIL		0	-1	-1
38	7	3	3	30	TAT	ABSICHT		0	-1	-1
38	7	3	4	15	PAPIER	BRIEF		0	-1	-1
38	7	3	5	5	INDUSTRIE	BRANCHE		0	-1	-1
38	7	3	6	24	RICHTER	GERECHTIGKEIT		0	-1	-1
38	7	3	7	33	AUTO	PRESTIGE		0	-1	-1
38	7	3	8	10	LEIDENSCHAFT	KUSS		0	-1	-1
38	7	3	9	11	APFEL	PFIRSICH	PFIRSICH	1	124820000000019	4597
38	7	3	10	3	TÄUSCHUNG	ECHTHEIT		0	299020000000019	5274
38	7	3	11	39	GESCHREI	PANIK		0	-1	-1
38	7	3	12	29	PUDDING	SÜSSIGKEITEN		0	-1	-1
38	7	3	13	32	CHANCE	BEGEGNUNG		0	-1	-1
38	7	3	14	13	HELDENMUT	TAPFERKEIT		0	-1	-1
38	7	3	15	17	GEIST	FLASCHE		0	-1	-1
38	7	3	16	21	STOLZ	RUHM		0	-1	-1
38	7	3	17	27	ALKOHOL	OPIUM		0	-1	-1
38	7	3	18	7	NORM	MORAL		0	-1	-1
38	7	3	19	8	MEINEID	EHRENHAFTIGKEIT		0	-1	-1
38	7	3	20	4	STUHL	SESSEL		0	-1	-1
38	7	3	21	40	PLAN	GROSSSTADT		0	-1	-1
38	7	3	22	22	ZEIT	URSPRUNG		0	-1	-1
38	7	3	23	2	VULKAN	EXPLOSION	ASCHE	0	474340000000037	5912
38	7	3	24	9	ANSICHT	MEINUNG		0	-1	-1
38	7	3	25	12	DAMPF	LOKOMOTIVE		0	-1	-1
38	7	3	26	38	DEFINITION	KONZEPT		0	-1	-1
38	7	3	27	16	GEBÄUDE	HOTEL		0	-1	-1
38	7	3	28	14	FORDERUNG	GEHALT		0	-1	-1
38	7	3	29	28	SEGEN	SCHÖPFER		0	-1	-1
38	7	3	30	35	PROFIL	QUERSCHNITT		0	-1	-1
38	7	3	31	18	GEDÄCHTNIS	ELEFANT	FORSCHUNG	0	430129999999981	7766
38	7	3	32	34	ERDGESCHOSS	DACHBODEN		0	-1	-1
38	7	3	33	37	WOLLE	KLEIDUNG		0	-1	-1
38	7	3	34	19	GESUNDHEIT	IMPFUNG		0	-1	-1
38	7	3	35	25	ZWIELICHT	UNTERWELT		0	-1	-1
38	7	3	36	36	JUNGE	MÄDCHEN	MÄDCHEN	1	156870000000019	3406
38	7	3	37	26	BEWEIS	TATSACHE		0	-1	-1
38	7	3	38	1	GIFT	MORD		0	-1	-1
38	7	3	39	31	VERGLEICH	GLEICHNIS		0	-1	-1
38	7	3	40	23	ARMUT	ELEND		0	-1	-1
38	8	2	1	25	DISZIPLIN	GEHORSAM		0	-1	-1
38	8	2	2	39	FASS	KELLER	KELLER	1	129269999999925	2155
38	8	2	3	7	GRAS	VIEH	WIESE	0	238730000000075	3083
38	8	2	4	12	KOMÖDIE	DRAMA	DRAMA	1	159640000000037	2495
38	8	2	5	21	ANSTAND	SITTE		0	-1	-1
38	8	2	6	16	KRITERIUM	AUSWAHL		0	-1	-1
38	8	2	7	34	PRÜFUNG	MISSERFOLG		0	-1	-1
38	8	2	8	9	GESPENST	ERSCHEINUNG	ERSCHEINUNG	1	239909999999963	6113
38	8	2	9	36	AUSWERTUNG	ERGEBNIS		0	-1	-1
38	8	2	10	33	ERLÖSUNG	HIMMELREICH		0	-1	-1
38	8	2	11	20	BEGRÜSSUNG	FREUNDLICHKEIT		0	-1	-1
38	8	2	12	30	SPRACHE	AKUSTIK		0	-1	-1
38	8	2	13	17	VERSCHLEIERUNG	KOPFTUCH		0	-1	-1
38	8	2	14	35	ANFORDERUNG	SCHWIERIGKEIT		0	-1	-1
38	8	2	15	11	EHE	VERLOBUNG		0	-1	-1
38	8	2	16	13	TIER	FROSCH	WOLF	0	327130000000075	4639
38	8	2	17	29	TAL	WIESE		0	-1	-1
38	8	2	18	18	SCHMETTERLING	BLÜTE		0	-1	-1
38	8	2	19	24	GNADE	BARMHERZIGKEIT		0	-1	-1
38	8	2	20	32	TRAUM	WIRKLICHKEIT		0	-1	-1
38	8	2	21	2	MALER	PIANIST	LIST	0	122890000000037	2047
38	8	2	22	15	SEEGANG	DAMPFER		0	-1	-1
38	8	2	23	4	KRITIK	ZWEIFEL		0	-1	-1
38	8	2	24	38	NEFFE	GROSSMUTTER	GROSSMUTTER	1	191930000000075	6367
38	8	2	25	23	BUNGALOW	SIEDLUNG		0	-1	-1
38	8	2	26	37	DÄMMERUNG	MORGENGRAUEN		0	-1	-1
38	8	2	27	22	MACHT	HERRSCHER		0	-1	-1
38	8	2	28	28	UHR	KIRCHE	KIRCHE	1	109409999999963	1969
38	8	2	29	26	FRAGE	EINWAND		0	-1	-1
38	8	2	30	3	VERLUST	ABNAHME		0	-1	-1
38	8	2	31	31	HÄRTE	KRAFT		0	-1	-1
38	8	2	32	1	BLICK	PERSPEKTIVE		0	-1	-1
38	8	2	33	14	HAUT	BLUT		0	-1	-1
38	8	2	34	6	ZUWACHS	FORTSCHRITT		0	-1	-1
38	8	2	35	10	ILLUSION	WAHRNEHMUNG	VERBLENDUNG	0	133519999999925	5575
38	8	2	36	5	FREUND	VERTRAUEN		0	-1	-1
38	8	2	37	40	POSTKUTSCHE	PFERD		0	-1	-1
38	8	2	38	19	GEISEL	GEFANGENER		0	-1	-1
38	8	2	39	8	BERG	HÜTTE		0	-1	-1
38	8	2	40	27	SCHICKSAL	IRONIE		0	-1	-1
