## Supplementary material for "Vast amounts of encoded items nullify but do not reverse the effect of sleep on declarative memory": Dataset: PAL_39_1_2.xlsx

### Sheet: Sheet1
VP_Nr	Block	VersioN	counter	pair_code	cue	correct_answer	answer	accuracy	reactiontime1	reactiontime2
39	1	2	1	1	BLICK	PERSPEKTIVE	AUGE	0	2919.3	4164
39	1	2	2	10	ILLUSION	WAHRNEHMUNG	REALITÄT	0	9255.1	12103
39	1	2	3	20	BEGRÜSSUNG	FREUNDLICHKEIT	ABSCHIED	0	4535.2	6172
39	1	2	4	17	VERSCHLEIERUNG	KOPFTUCH	ISLAM	0	4809.8	5976
39	1	2	5	35	ANFORDERUNG	SCHWIERIGKEIT	AUFGABE	0	7203.5	9100
39	1	2	6	15	SEEGANG	DAMPFER	MEER	0	243810000000001	3829
39	1	2	7	12	KOMÖDIE	DRAMA	DRAMA	1	196989999999999	3203
39	1	2	8	24	GNADE	BARMHERZIGKEIT	BARMHERZIGKEIT	1	4869.8	8505
39	1	2	9	27	SCHICKSAL	IRONIE		0	-1	-1
39	1	2	10	39	FASS	KELLER	BODEN	0	5025.2	8371
39	1	2	11	11	EHE	VERLOBUNG	HOCHZEIT	0	307629999999999	7410
39	1	2	12	33	ERLÖSUNG	HIMMELREICH	AUFERSTEHUNG	0	652420000000001	10579
39	1	2	13	34	PRÜFUNG	MISSERFOLG	DURCHFALLEN	0	6321	10578
39	1	2	14	2	MALER	PIANIST	WAND	0	325989999999999	4479
39	1	2	15	19	GEISEL	GEFANGENER	GEFANGENER	1	408429999999999	7449
39	1	2	16	37	DÄMMERUNG	MORGENGRAUEN	MORGENGRAUEN	1	727360000000001	11999
39	1	2	17	3	VERLUST	ABNAHME	TOD	0	369229999999999	4239
39	1	2	18	30	SPRACHE	AKUSTIK	WORTE	0	484079999999999	6229
39	1	2	19	8	BERG	HÜTTE	SEE	0	627760000000001	6836
39	1	2	20	28	UHR	KIRCHE		0	-1	-1
39	1	2	21	7	GRAS	VIEH	TAL	0	636139999999999	7321
39	1	2	22	13	TIER	FROSCH	KATZE	0	851820000000001	16085
39	1	2	23	26	FRAGE	EINWAND	ANTWORT	0	2946	7168
39	1	2	24	6	ZUWACHS	FORTSCHRITT		0	-1	-1
39	1	2	25	4	KRITIK	ZWEIFEL		0	-1	-1
39	1	2	26	21	ANSTAND	SITTE	BENEHMEN	0	2812	4339
39	1	2	27	25	DISZIPLIN	GEHORSAM	BEHERRRSCHUNG	0	488459999999998	9020
39	1	2	28	32	TRAUM	WIRKLICHKEIT	WAHRHEIT	0	589309999999998	8429
39	1	2	29	31	HÄRTE	KRAFT	KRAFT	1	783229999999999	9118
39	1	2	30	36	AUSWERTUNG	ERGEBNIS	ERGEBNIS	1	231779999999999	4042
39	1	2	31	29	TAL	WIESE	WIESE	1	322270000000001	4648
39	1	2	32	5	FREUND	VERTRAUEN	VERTRAUEN	1	949070000000001	11549
39	1	2	33	40	POSTKUTSCHE	PFERD	PFERD	1	1773	4710
39	1	2	34	14	HAUT	BLUT	BLUT	1	13859	15070
39	1	2	35	16	KRITERIUM	AUSWAHL		0	-1	-1
39	1	2	36	22	MACHT	HERRSCHER	KÖNIG	0	4391	5680
39	1	2	37	9	GESPENST	ERSCHEINUNG	IRREAL	0	14190.9	16539
39	1	2	38	23	BUNGALOW	SIEDLUNG	WOHNUNG	0	224579999999999	4304
39	1	2	39	18	SCHMETTERLING	BLÜTE	RAUPE	0	464770000000001	6296
39	1	2	40	38	NEFFE	GROSSMUTTER	GROSSMUTTER	1	273229999999999	10430
39	2	1	1	3	STILLE	EINSAMKEIT	RUHE	0	221560000000009	2880
39	2	1	2	16	VOGEL	KATZE	WURM	0	358289999999991	4505
39	2	1	3	32	EINGEBUNG	IDEE		0	-1	-1
39	2	1	4	5	BERUF	ANERKENNUNG	ARBEIT	0	627780000000005	8051
39	2	1	5	6	CHAOS	STRUKTUR	ZUFALL	0	3107	5680
39	2	1	6	26	SKLAVE	KÖNIG	HERR	0	740630000000005	9385
39	2	1	7	33	RÜSTUNG	ANGRIFF	SICHERHEIT	0	561019999999995	9695
39	2	1	8	39	SCHAMGEFÜHL	KÖRPER	PEINLICHKEIT	0	3497.5	6596
39	2	1	9	28	URHEBER	KAUSALITÄT	ERFINDER	0	318730000000005	5594
39	2	1	10	13	KUGEL	QUADRAT	QUADRAT	1	1861.5	4332
39	2	1	11	18	TRINKSPRUCH	SPRICHWORT	REDEWENDUNG	0	140851000000001	16394
39	2	1	12	36	RÜCKSCHRITT	VERGANGENHEIT	NACHTEIL	0	5473.5	7481
39	2	1	13	30	BEGRIFF	BEDEUTUNG	SACHE	0	644869999999995	7633
39	2	1	14	11	GEHIRN	BEWUSSTSEIN	GEIST	0	905160000000009	10383
39	2	1	15	37	ANEKDOTE	WITZ	WITZ	1	4105.5	5899
39	2	1	16	10	ABSPRACHE	VERTRAG		0	-1	-1
39	2	1	17	29	MANGEL	VERZICHT	FEHLEN	0	637069999999995	11208
39	2	1	18	34	EMPFEHLUNG	RAT		0	-1	-1
39	2	1	19	24	BEDÜRFNIS	WERBUNG	WILLE	0	131426000000001	15129
39	2	1	20	7	ZEITUNG	DRUCK	NACHRICHT	0	217139999999991	4566
39	2	1	21	9	FORM	KREIS	FUNKTION	0	461660000000009	9053
39	2	1	22	25	SPASS	FEIER		0	-1	-1
39	2	1	23	1	PELZ	FUCHS	FELL	0	299789999999991	3866
39	2	1	24	23	SÄNGER	KÜNSTLER	STIMME	0	653389999999991	7890
39	2	1	25	15	BECHER	KAFFEE	TRINKEN	0	270639999999991	4188
39	2	1	26	8	BARGELD	WERT	QUITTUNG	0	16369.5	17720
39	2	1	27	19	ERDE	STEIN	WASSER	0	838769999999995	11143
39	2	1	28	21	DEMOKRATIE	SYSTEM	SYSTEM	1	740389999999991	10063
39	2	1	29	17	STAUB	SAUBERKEIT	DRECK	0	144239999999991	4702
39	2	1	30	20	INFORMATION	INHALT	WISSEN	0	947839999999991	11804
39	2	1	31	31	NÄSSE	GEWITTER	FEUCHTIGKEIT	0	222180000000005	6321
39	2	1	32	38	FÄHIGKEIT	VERANLAGUNG		0	-1	-1
39	2	1	33	2	MASCHINE	APPARAT	MENSCH	0	12653	14329
39	2	1	34	12	NUTZEN	KOSTEN	KOSTEN	1	218489999999991	3580
39	2	1	35	14	STERN	WEIHNACHTEN	HIMMEL	0	296119999999995	6081
39	2	1	36	27	GRUNDRECHT	VERFASSUNG		0	-1	-1
39	2	1	37	4	STURM	WINDHAUCH	WIND	0	228589999999991	3089
39	2	1	38	22	LÖSUNG	PROBLEM		0	-1	-1
39	2	1	39	40	PUPPE	KIND	KIND	1	152919999999995	2624
39	2	1	40	35	FIGUR	BRETT		0	-1	-1
39	3	16	1	22	DIREKTION	BESCHLUSS	CHEF	0	828060000000009	9139
39	3	16	2	11	PHASE	STADIUM	ABSCHNITT	0	222260000000009	4378
39	3	16	3	1	BEHÖRDE	KÜNDIGUNG	BESCHEID	0	162010000000009	10576
39	3	16	4	32	BAUER	FARM	FELD	0	184820000000019	2563
39	3	16	5	23	BOSS	HEMD	HEMD	1	281989999999991	3661
39	3	16	6	34	STUDENT	KLAUSUR	DOZENT	0	262489999999991	3717
39	3	16	7	35	FREUDE	LUST	SPASS	0	2366.5	4845
39	3	16	8	2	GEFAHR	HAI	TIGER	0	563639999999991	6415
39	3	16	9	4	UNRECHT	BENACHTEILIGUNG		0	-1	-1
39	3	16	10	7	KOMMENTAR	PRESSE	ZEITUNG	0	469720000000019	6043
39	3	16	11	14	KOCH	OFEN	ESSEN	0	3588	9087
39	3	16	12	12	KAPITALISMUS	KOMMUNISMUS	SOZIALISMUS	0	912979999999981	12549
39	3	16	13	17	JUSTIZ	GLAUBWÜRDIGKEIT	GERECHT	0	618510000000009	7464
39	3	16	14	29	GERICHT	VERHANDLUNG	RICHTER	0	158087999999998	17169
39	3	16	15	30	AUSKUNFT	PROPAGANDA	WISSEN	0	670710000000009	7984
39	3	16	16	38	PRIESTER	KATHEDRALE	RELIGION	0	958529999999981	13201
39	3	16	17	21	RANG	HIERARCHIE	AUFSTIEG	0	443129999999981	6463
39	3	16	18	16	BIRKE	LAUB	RINDE	0	2424	3550
39	3	16	19	25	CHARAKTER	OFFENHEIT	EIGENSCHAFTEN	0	2049	4885
39	3	16	20	13	JOURNALIST	PRESSEFREIHEIT	BERICHT	0	377720000000019	5176
39	3	16	21	3	SEE	WASSER	WASSER	1	135877000000002	14770
39	3	16	22	20	ANLAGE	RENDITE		0	-1	-1
39	3	16	23	5	NATION	EINIGKEIT	PRÄSIDENT	0	949179999999981	15640
39	3	16	24	36	BOMBE	TERRORIST	TERRORIST	1	232260000000009	5329
39	3	16	25	39	FLIRT	ROMANTIK	GEHEIM	0	167258999999999	18217
39	3	16	26	40	VIRUS	ERREGER	ERREGER	1	621160000000009	10131
39	3	16	27	24	MODE	HOSE	KLEID	0	515629999999981	6528
39	3	16	28	19	AFFÄRE	PARTNERSCHAFT	GEHEIMNIS	0	176377999999998	19324
39	3	16	29	6	BEVÖLKERUNG	MASSE	LAND	0	568560000000009	8946
39	3	16	30	15	VISUM	TOURISMUS	EINREISE	0	279860000000009	4482
39	3	16	31	31	EXEKUTION	ERSCHIEßUNG	ERSCHIESSUNG	1	176829999999981	5705
39	3	16	32	33	VERGÜTUNG	GELD	GEHALT	0	294089999999991	4289
39	3	16	33	10	FLÄCHE	ZENTRUM		0	-1	-1
39	3	16	34	27	ROUTE	HEIMWEG	PLAN	0	9097.5	11978
39	3	16	35	8	BEFUGNIS	ERMÄCHTIGUNG	ERLAUBNIS	0	120742999999998	14349
39	3	16	36	18	ASSISTENT	PROFESSION	HILFE	0	610470000000019	6941
39	3	16	37	9	SCHNITT	FILM	FRISEUR	0	160661000000001	17915
39	3	16	38	26	PUBLIKUM	ZUSCHAUER	KÜNST	0	153803999999999	20001
39	3	16	39	28	BOOT	MATROSE	MEER	0	256.5	6765
39	3	16	40	37	MÖRDER	SÜNDE	SÜNDE	1	2700	4072
39	4	15	1	9	SUBKULTUR	UNTERGRUND	UNTERGRUND	1	533729999999981	7446
39	4	15	2	4	BRILLE	KRAWATTE	AUGEN	0	271470000000019	5755
39	4	15	3	33	TAGEBUCH	BIOGRAPHIE		0	397720000000019	17467
39	4	15	4	13	WANDEL	ZWISCHENZEIT	VERÄNDERUNG	0	806820000000019	10221
39	4	15	5	24	AKTEUR	DRAMATIK	ZUSCHAUER	0	4566.5	6012
39	4	15	6	30	ERDBALL	WELTKARTE	WELTALL	0	509389999999991	7089
39	4	15	7	1	PYRAMIDE	ARCHITEKTUR	ARCHITEKTUR	1	346770000000019	6463
39	4	15	8	22	STROH	WALDBRAND	WÄRME	0	107943999999999	12912
39	4	15	9	40	BEARBEITUNG	HONORAR		0	-1	-1
39	4	15	10	23	OPPOSITION	VERWEIGERUNG	WIDERSTAND	0	328039999999991	5801
39	4	15	11	11	SCHÄTZUNG	SPEKULATION	ANNAHME	0	4417	6500
39	4	15	12	32	FORMEL	BERECHNUNG	ERGEBNIS	0	287970000000019	10789
39	4	15	13	31	ERMITTLUNG	SCHULD	ERKENNTNIS	0	386289999999991	5621
39	4	15	14	12	TECHNIKER	INGENIEUR	ERFAHRUNG	0	138147000000002	15368
39	4	15	15	25	DRECK	VERUNREINIGUNG	STAUB	0	587420000000019	7364
39	4	15	16	8	GELIEBTE	GEHEIMNIS	GEHEIMNIS	1	826020000000019	10054
39	4	15	17	36	INFORMATIK	PROGRAMMIERUNG	PROGRAMMIERNE	0	4969	9622
39	4	15	18	3	VORSTAND	LEITER		0	-1	-1
39	4	15	19	7	DONNER	BLITZ	BLITZ	1	172110000000009	5998
39	4	15	20	18	ERNÄHRUNG	EIWEIß		0	-1	-1
39	4	15	21	16	SONNE	GRAD	LICHT	0	404410000000009	6690
39	4	15	22	6	MANDANT	RECHT	UNSCHULD	0	7483	9527
39	4	15	23	2	UNTERSCHRIFT	FORMULAR	BEWEIS	0	3723.5	5334
39	4	15	24	17	KOOPERATION	MITHILFE	MITARBEIT	0	211689999999991	5766
39	4	15	25	29	INTERVENTION	STREIT	ZUSAMMEN	0	4977	11275
39	4	15	26	26	POLIZEI	EINSATZ	VERBRECHEN	0	8715.5	10833
39	4	15	27	19	ARBEITER	EINKOMMEN		0	-1	-1
39	4	15	28	37	BEFRAGUNG	MEHRHEIT	ANTWORT	0	742939999999991	10770
39	4	15	29	20	REGENBOGEN	FARBE	WETTER	0	872829999999981	9871
39	4	15	30	34	PATRIOTISMUS	EXTREMISMUS	NATIONALISMUS	0	207660000000009	4925
39	4	15	31	15	TRITT	SOHLE	GEWALT	0	761760000000009	8960
39	4	15	32	35	GOTT	VEREHRUNG	PRIESTERIN	0	11605.5	15225
39	4	15	33	27	KUNST	ARTIST	KULTUR	0	441029999999981	8713
39	4	15	34	10	ZOO	BÄR	GIRAFFE	0	186189999999991	3462
39	4	15	35	5	STÜTZE	BEGLEITER	SICHERHEIT	0	663579999999981	8193
39	4	15	36	28	BILD	FOTO		0	-1	-1
39	4	15	37	14	REGIME	ZERSCHLAGUNG	FASCHISMUS	0	567539999999991	9059
39	4	15	38	21	AUSEINANDERSETZUNG	ÜBERLEGUNG	KAMPF	0	666570000000019	9429
39	4	15	39	38	GEGNER	WAFFENSTILLSTAND		0	-1	-1
39	4	15	40	39	DESSERT	HONIG	EIS	0	311620000000019	7989
39	5	14	1	28	SCHLÄGER	KRIMINALITÄT	GEWALT	0	424409999999963	6488
39	5	14	2	11	PRÄDIKAT	PRIMA	PRIMA	1	352309999999963	6333
39	5	14	3	5	GANG	TOR	ZIMMER	0	731040000000037	8946
39	5	14	4	35	LIST	NAZI		0	-1	-1
39	5	14	5	16	FREUNDSCHAFT	GEFÄHRTE		0	-1	-1
39	5	14	6	17	TECHNOLOGIE	GEHIRNWÄSCHE	MODERNE	0	160109000000004	17319
39	5	14	7	26	RASSE	NATIONALIST	ART	0	476229999999981	6009
39	5	14	8	8	EXPERIMENT	UNTERSUCHUNG	ERGEBNIS	0	441309999999963	6070
39	5	14	9	30	DIAKONIE	VERSORGUNG	HILFE	0	3496	4393
39	5	14	10	14	WANGE	CHRIST	CHRISTENTUM	0	2606.5	6364
39	5	14	11	3	IDIOT	UNSINN		0	-1	-1
39	5	14	12	36	SÄUFER	WIRT		0	-1	-1
39	5	14	13	13	URLAUB	AUSFALL	ENTSPANNUNG	0	504190000000037	8635
39	5	14	14	7	VORBEREITUNG	VERÖFFENTLICHUNG	DURCHFÜHRUNG	0	785259999999963	11784
39	5	14	15	18	KONFRONTATION	RACHE	ANGRIFF	0	119135999999996	13581
39	5	14	16	9	INTENSIVSTATION	KRANKENHAUS	KRANKENHAUS	1	662870000000019	8949
39	5	14	17	12	UNHEIL	ALPTRAUM	TOD	0	673509999999963	7340
39	5	14	18	20	ERKLÄRUNG	WISSENSCHAFT		0	-1	-1
39	5	14	19	25	FRIEDEN	ALLIANZ	VERTRAG	0	538479999999981	9305
39	5	14	20	39	GESELLSCHAFT	EINHEIT	ABKOMMEN	0	900629999999981	10631
39	5	14	21	21	UNABHÄNGIGKEIT	SELBSTBESTIMMUNG	FREIHEIT	0	964670000000019	11499
39	5	14	22	38	ZELT	ZIRKUS	CAMPING	0	237470000000019	5580
39	5	14	23	29	FAUST	GEWALT	SCHLAG	0	633979999999981	7643
39	5	14	24	32	SCHLUSSFOLGERUNG	KONSEQUENZ	ERKENNTIS	0	999679999999981	11699
39	5	14	25	1	GEMEINSCHAFT	ZUSAMMENARBEIT	ZUSAMMENHALT	0	636570000000019	9420
39	5	14	26	4	INFLATION	ENTWERTUNG	ENTWERTUNG	1	196609999999963	4374
39	5	14	27	34	NACHBARSCHAFT	HECKE		0	-1	-1
39	5	14	28	19	MINIMUM	NOTWENDIGKEIT	MIDESTANFORDERUNG	0	122120000000019	19445
39	5	14	29	6	LIMIT	MAXIMUM	OBERGRENZE	0	774020000000019	11127
39	5	14	30	33	KNOBLAUCH	VAMPIR	VAMPIR	1	333320000000019	4833
39	5	14	31	2	SOLO	MUSIKINSTRUMENT	ALLEIN	0	2105.5	3196
39	5	14	32	15	LAMM	MITTAGESSEN	MITTAGESSEN	1	288079999999981	5441
39	5	14	33	31	TOD	NOTWEHR	VERDERB	0	185802999999998	20001
39	5	14	34	22	AUTOR	ERFINDUNG	URHEBER	0	712579999999981	9821
39	5	14	35	27	HINDERUNG	SIEGEL		0	-1	-1
39	5	14	36	40	LEBER	ORGAN	ORGAN	1	187520000000019	3061
39	5	14	37	23	FLÜCHTLING	ASYL	ASYL	1	141822999999998	16676
39	5	14	38	37	PARLAMENT	KANZLER	KANZLRT	1	395120000000019	5565
39	5	14	39	10	SCHMUGGEL	IMPORT		0	-1	-1
39	5	14	40	24	VATER	VORBILD	SOHN	0	202229999999981	3881
39	6	13	1	38	SUBMISSION	ERNIEDRIGUNG		0	-1	-1
39	6	13	2	19	INSEL	URLAUBER	ISOLATION	0	360279999999981	6130
39	6	13	3	15	VERBRÜDERUNG	ENTSCHULDIGUNG	VERSÖHNUNG	0	358909999999963	11158
39	6	13	4	36	KLEINIGKEIT	WAAGE		0	-1	-1
39	6	13	5	32	KLEIDERSCHRANK	HANDSCHUH	SPIEGEL	0	171932999999998	18646
39	6	13	6	31	TEICH	ÜBERSCHWEMMUNG	ÜBERFLUTUNG	0	603959999999963	10085
39	6	13	7	11	DOKUMENT	BESCHEINIGUNG	ECHTHEIT	0	337390000000037	5646
39	6	13	8	40	REGENSCHIRM	BEDARF	SCHUTZ	0	714729999999981	8266
39	6	13	9	28	NACHRICHT	GEBURTSTAG	ÜBERBRINGER	0	143832999999998	18528
39	6	13	10	27	SUBSTANZ	SEELE	EIGENSCHAFT	0	878109999999963	11584
39	6	13	11	25	GERICHTSHOF	UNWAHRHEIT	VERHANDLUNG	0	5503	7677
39	6	13	12	8	BEWUNDERUNG	SCHÖNHEIT		0	-1	-1
39	6	13	13	34	FRAU	BLUSE	MANN	0	610090000000037	7097
39	6	13	14	24	ENTSCHLOSSENHEIT	DURCHSETZUNG	DURCHSETZUNG	1	928590000000037	20001
39	6	13	15	2	PARK	VEGETATION	WIESE	0	353420000000019	5024
39	6	13	16	35	ZUCKER	SPEISE	NAHRUNG	0	202429999999981	4520
39	6	13	17	1	WAHNSINN	ANSTALT	GLAUBE	0	128637000000002	15903
39	6	13	18	3	OZEAN	KRABBE	DAMPFER	0	14951.5	16618
39	6	13	19	18	BEWERTUNG	KELLNERIN	MEINUNG	0	508709999999963	7009
39	6	13	20	29	KONJUNKTUR	DIAGNOSE		0	-1	-1
39	6	13	21	16	TRAINING	PULS	ERFOLG	0	711190000000037	11655
39	6	13	22	37	FLAMME	LEUCHTE	FREUNDIN	0	116992999999998	13292
39	6	13	23	23	STREIK	KONFLIKT	ARBEIT	0	124032999999998	13815
39	6	13	24	4	SPRECHER	AUFRUF	VERHANDLUNG	0	457729999999981	7643
39	6	13	25	20	ZAHL	PHYSIK	PHYSIK	1	3757.5	5660
39	6	13	26	13	ZAHLUNG	QUITTUNG	RECHNUNG	0	850079999999981	10304
39	6	13	27	6	BEGEISTERUNG	GEFÜHL	SYMPATHIE	0	148845999999996	18496
39	6	13	28	9	STALL	KUH	KUH	1	239820000000019	3302
39	6	13	29	5	AUFTAKT	SPIEL	BEGINN	0	595829999999981	8426
39	6	13	30	10	MILCH	KÄSE	KÄSE	1	250370000000019	3860
39	6	13	31	21	REVOLUTION	WIDERSTAND	UMSTURZ	0	846859999999963	10449
39	6	13	32	7	KRANZ	NEST	NEST	1	567020000000019	6711
39	6	13	33	30	HASS	GEFECHT		0	929029999999981	13227
39	6	13	34	17	WAFFE	KRIEG	STOCK	0	684090000000037	8009
39	6	13	35	12	TRAINER	STIL		0	-1	-1
39	6	13	36	26	KUNSTWERK	AUFMACHUNG	AUSSTELLUNG	0	459059999999963	9046
39	6	13	37	39	FREILASSUNG	AUFENTHALT	GEFÄNGNIS	0	512840000000037	6962
39	6	13	38	33	SENDER	NOTIZ	PROGRAMM	0	495459999999963	6609
39	6	13	39	14	MUSIK	OPER	OPER	1	302840000000037	5782
39	6	13	40	22	WIEDERHERSTELLUNG	VERSCHLECHTERUNG		0	-1	-1
39	7	12	1	17	BEGRÜNDER	PRÄSIDENT	ERFINDER	0	352879999999981	4988
39	7	12	2	31	REICH	PROFIT	BESITZ	0	459120000000019	7829
39	7	12	3	14	SCHLAFWANDELN	UNWIRKLICHKEIT	IRREALITÄT	0	133697000000002	17626
39	7	12	4	28	UNSTERBLICHKEIT	AUFERSTEHUNG	AUFERSTEHUNG	1	791009999999963	10409
39	7	12	5	35	NOTLAGE	DILEMMA	UNGLÜCK	0	120207999999998	14155
39	7	12	6	9	ADER	GESTEIN	MUSKEL	0	3803.5	5480
39	7	12	7	19	BAHNSTEIG	ANPASSUNG	FAHRPLAN	0	745679999999981	9864
39	7	12	8	10	ZAUBERKÜNSTLER	TRICK	MAGIE	0	140802999999998	16382
39	7	12	9	12	HÖLLE	MYTHOS	TEUFEL	0	973920000000019	11422
39	7	12	10	26	EVOLUTION	ERWEITERUNG	ENTWICKLUNG	0	220920000000019	5603
39	7	12	11	37	INVESTITION	KONZERN		0	-1	-1
39	7	12	12	15	VERHAFTUNG	KLINGE	SCHULD	0	7844.5	9563
39	7	12	13	24	ALARM	ÜBUNG	GEFAHR	0	481970000000019	6349
39	7	12	14	4	KLOSTER	EINSCHRÄNKUNG	ISOLATION	0	725670000000019	13809
39	7	12	15	11	PROGRAMM	KINO		0	-1	-1
39	7	12	16	2	GENIE	MATHEMATIK	WAHNSINN	0	376840000000037	6167
39	7	12	17	33	ERÖFFNUNG	GRÜNDUNG	BEGINN	0	496109999999963	6344
39	7	12	18	34	BLEI	STAHL	STAHL	1	216609999999963	3228
39	7	12	19	16	FREUNDIN	ZÄRTLICHKEIT	ZÄRTLICHKEIT	1	726959999999963	11135
39	7	12	20	36	EINSPARUNG	RECHNUNG		0	-1	-1
39	7	12	21	27	BEEINFLUSSUNG	VERMARKTUNG		0	-1	-1
39	7	12	22	32	KOORDINATION	HANDHABUNG	AUSDAUER	0	103597000000002	12150
39	7	12	23	1	EMPFINDUNG	GELASSENHEIT	GEFÜHL	0	231629999999981	5010
39	7	12	24	39	ORDNUNG	ZUCHT		0	-1	-1
39	7	12	25	3	BEIFALL	APPLAUS	APPLAUS	1	629920000000019	11799
39	7	12	26	7	HIRN	STUDIE	DENKEN	0	371220000000019	4962
39	7	12	27	23	JUGEND	SCHWIMMBAD		0	-1	-1
39	7	12	28	38	ABEND	MORGEN	MORGEN	1	128425999999996	14089
39	7	12	29	6	SCHLACHTUNG	SCHWEIN	SCHWEIN	1	455759999999963	6212
39	7	12	30	20	HORN	WARNUNG	JAGD	0	104805999999996	11442
39	7	12	31	8	KARTELL	KONSENS	ABSPRACHE	0	323540000000037	7737
39	7	12	32	30	DORF	ISOLATION	KIRCHE	0	425670000000019	5708
39	7	12	33	29	MOTOR	INDUSTRIALISIERUNG	ANTRIEB	0	168340000000037	3118
39	7	12	34	22	PARTEI	ABSTIMMUNG	SYSTEM	0	563340000000037	16609
39	7	12	35	25	BESTATTUNG	SELBSTMORD		0	-1	-1
39	7	12	36	13	STAAT	UNTERSTÜTZUNG	ORDNUNG	0	835240000000037	9874
39	7	12	37	21	LIKÖR	SEKT	SEKT	1	161929999999981	6798
39	7	12	38	5	BINDUNG	BABY	NÄHE	0	851420000000019	9288
39	7	12	39	18	PARTY	THEKE	ZUSAMMEN	0	570379999999981	7012
39	7	12	40	40	KERZE	DOCHT	LICHT	0	211779999999981	3003
39	8	11	1	9	WAHL	GREMIUM	ZETTEL	0	2708	4202
39	8	11	2	7	BODEN	FUND	HIMMEL	0	470419999999925	5795
39	8	11	3	23	KATEGORIE	GÜLTIGKEIT	AUSWAHL	0	299790000000037	4504
39	8	11	4	1	SCHALTER	FLUGHAFEN	BANK	0	740180000000075	8203
39	8	11	5	18	TREIBSTOFF	KILOMETER	ANTRIEB	0	285109999999963	4364
39	8	11	6	2	UNTAUGLICHKEIT	FAHRER	FÄHIGKEIT	0	597209999999963	8039
39	8	11	7	38	WEG	WILLE		0	-1	-1
39	8	11	8	40	WIND	ELEMENT	ELEMENT	1	741659999999963	8978
39	8	11	9	6	AMATEUR	HOBBY	HOBBY	1	222119999999925	3145
39	8	11	10	27	DOLCH	STICH	WAFFE	0	202169999999925	3753
39	8	11	11	22	KARTE	HINDERNIS	ZEICHEN	0	276869999999925	4009
39	8	11	12	33	STURZ	REGIERUNG	FALLEN	0	2474.5	9354
39	8	11	13	12	ATOM	MOLEKÜL	MOLEKÜL	1	195609999999963	5347
39	8	11	14	10	ZULASSUNG	NACHWEIS	ERLAUBNIS	0	1982	3868
39	8	11	15	30	STRATEGIE	NÄHERUNG	PLAN	0	3590	4417
39	8	11	16	11	SCHEIDUNG	INSTABILITÄT	TRENNUNG	0	665080000000075	8425
39	8	11	17	14	LEISTUNG	PROVISION	BEFÖRDERUNG	0	147211999999993	18247
39	8	11	18	20	VATERUNSER	RELIGION	GEBET	0	188819999999925	2639
39	8	11	19	5	INSTITUTION	ABTEILUNG		0	-1	-1
39	8	11	20	28	VERSEUCHUNG	RATTE	KRANKHEIT	0	813890000000037	10724
39	8	11	21	19	BEGNADIGUNG	DROHUNG	ERLAUBNIS	0	14451	18122
39	8	11	22	4	MEDAILLE	WETTBEWERB	ERFOLG	0	108670999999996	11996
39	8	11	23	21	GANS	ENTE	FETT	0	513990000000037	13439
39	8	11	24	39	GEWINNUNG	WERBER		0	-1	-1
39	8	11	25	35	BEHANDLUNG	MANDEL	VERFAHREN	0	5754	8571
39	8	11	26	3	COMPUTER	ZEITVERTREIB	SYSTEM	0	256440000000037	4349
39	8	11	27	17	HANDSCHRIFT	BUCHSTABE	ZEICHEN	0	3451.5	5269
39	8	11	28	31	KOPPEL	STIER	STIER	1	317009999999963	4430
39	8	11	29	26	HAND	GESTE	GEFÜHL	0	119501999999993	13747
39	8	11	30	15	ATTRAKTION	WELTWUNDER		0	-1	-1
39	8	11	31	37	HIRTE	SCHAF	SCHAFE	1	385719999999925	5858
39	8	11	32	16	TRAKTOR	LENKSTANGE	FELD	0	179190000000037	2527
39	8	11	33	34	SYMBOL	WAPPEN	ZEICHEN	0	363440000000037	4960
39	8	11	34	36	WALZER	GALA	GALA	1	159390000000037	5184
39	8	11	35	25	PHILOSOPHIE	SINN	ERKLÄRUNG	0	901680000000075	11040
39	8	11	36	29	BUDE	KÜHLSCHRANK	KÜHLSCHRANK	1	195459999999963	9055
39	8	11	37	13	FEHLTRITT	VERANTWORTUNG	ABSTURZ	0	302240000000037	4649
39	8	11	38	32	KRAMPF	BEIN	BEIN	1	211280000000075	3199
39	8	11	39	8	REKORD	ARBEITSLOSIGKEIT		0	-1	-1
39	8	11	40	24	AUSSCHAU	GIPFEL		0	-1	-1
