## Supplementary material for "Vast amounts of encoded items nullify but do not reverse the effect of sleep on declarative memory": Dataset: PAL_39_1_3.xlsx

### Sheet: Tabelle1
VP_Nr	Block	VersioN	counter	pair_code	cue	correct_answer	answer	accuracy	reactiontime1	reactiontime2
39	1	2	1	30	SPRACHE	AKUSTIK		0	-1	-1
39	1	2	2	7	GRAS	VIEH	WIESE	0	3448.6	4800
39	1	2	3	8	BERG	HÜTTE	SEE	0	3128.7	3904
39	1	2	4	19	GEISEL	GEFANGENER		0	-1	-1
39	1	2	5	20	BEGRÜSSUNG	FREUNDLICHKEIT	HERZLICHKEIT	0	3837.4	7507
39	1	2	6	39	FASS	KELLER		0	-1	-1
39	1	2	7	10	ILLUSION	WAHRNEHMUNG	REALITÄT	0	4605.4	7960
39	1	2	8	27	SCHICKSAL	IRONIE	NACHRICHT	0	3490.8	5682
39	1	2	9	5	FREUND	VERTRAUEN		0	-1	-1
39	1	2	10	4	KRITIK	ZWEIFEL		0	-1	-1
39	1	2	11	37	DÄMMERUNG	MORGENGRAUEN	MORGENRÖTE	0	4185.7	7729
39	1	2	12	34	PRÜFUNG	MISSERFOLG	DURCHFALLEN	0	458589999999999	7652
39	1	2	13	28	UHR	KIRCHE		0	-1	-1
39	1	2	14	15	SEEGANG	DAMPFER	DAMPFER	1	643060000000001	9886
39	1	2	15	33	ERLÖSUNG	HIMMELREICH	AUFERSTEHUNG	0	8136.2	12661
39	1	2	16	1	BLICK	PERSPEKTIVE		0	-1	-1
39	1	2	17	13	TIER	FROSCH	KOBRA	0	995439999999999	11365
39	1	2	18	6	ZUWACHS	FORTSCHRITT		0	-1	-1
39	1	2	19	24	GNADE	BARMHERZIGKEIT	BARMHERZIGKEIT	1	407839999999999	7836
39	1	2	20	40	POSTKUTSCHE	PFERD	PFERD	1	167179999999999	3142
39	1	2	21	16	KRITERIUM	AUSWAHL		0	-1	-1
39	1	2	22	31	HÄRTE	KRAFT	KRAFT	1	406329999999999	6345
39	1	2	23	35	ANFORDERUNG	SCHWIERIGKEIT		0	-1	-1
39	1	2	24	12	KOMÖDIE	DRAMA	DRAMA	1	187289999999999	3070
39	1	2	25	36	AUSWERTUNG	ERGEBNIS	ERGEBNIS	1	216060000000001	3579
39	1	2	26	32	TRAUM	WIRKLICHKEIT		0	-1	-1
39	1	2	27	9	GESPENST	ERSCHEINUNG		0	-1	-1
39	1	2	28	26	FRAGE	EINWAND	ANTWOR	0	18674.3	20003
39	1	2	29	11	EHE	VERLOBUNG		0	118100000000006	5170
39	1	2	30	17	VERSCHLEIERUNG	KOPFTUCH	ISLAM	0	246979999999999	3579
39	1	2	31	3	VERLUST	ABNAHME	TRAUER	0	718089999999999	8539
39	1	2	32	25	DISZIPLIN	GEHORSAM		0	-1	-1
39	1	2	33	29	TAL	WIESE	WIESE	1	363229999999999	6634
39	1	2	34	14	HAUT	BLUT	BLUT	1	186060000000001	4616
39	1	2	35	23	BUNGALOW	SIEDLUNG	WOHNUNG	0	264510000000001	4273
39	1	2	36	2	MALER	PIANIST		0	-1	-1
39	1	2	37	22	MACHT	HERRSCHER		0	-1	-1
39	1	2	38	21	ANSTAND	SITTE		0	-1	-1
39	1	2	39	18	SCHMETTERLING	BLÜTE		0	-1	-1
39	1	2	40	38	NEFFE	GROSSMUTTER	GROSSMUTTER	1	232779999999999	8514
39	2	1	1	10	ABSPRACHE	VERTRAG		0	-1	-1
39	2	1	2	5	BERUF	ANERKENNUNG	ARBEIT	0	559110000000009	7325
39	2	1	3	8	BARGELD	WERT		0	-1	-1
39	2	1	4	20	INFORMATION	INHALT		0	-1	-1
39	2	1	5	25	SPASS	FEIER		0	-1	-1
39	2	1	6	13	KUGEL	QUADRAT	QUADRAT	1	259580000000005	5719
39	2	1	7	32	EINGEBUNG	IDEE	ERKENNTNIS	0	800489999999991	11054
39	2	1	8	31	NÄSSE	GEWITTER		0	-1	-1
39	2	1	9	18	TRINKSPRUCH	SPRICHWORT	SPRICHWORT	1	445289999999991	7809
39	2	1	10	23	SÄNGER	KÜNSTLER		0	-1	-1
39	2	1	11	29	MANGEL	VERZICHT	FEHLER	0	477680000000005	6038
39	2	1	12	33	RÜSTUNG	ANGRIFF	SICHERHEIT	0	403830000000005	7320
39	2	1	13	30	BEGRIFF	BEDEUTUNG		0	-1	-1
39	2	1	14	27	GRUNDRECHT	VERFASSUNG		0	-1	-1
39	2	1	15	39	SCHAMGEFÜHL	KÖRPER		0	-1	-1
39	2	1	16	6	CHAOS	STRUKTUR	ORDNUNG	0	3614.5	5693
39	2	1	17	2	MASCHINE	APPARAT		0	-1	-1
39	2	1	18	34	EMPFEHLUNG	RAT		0	-1	-1
39	2	1	19	38	FÄHIGKEIT	VERANLAGUNG		0	-1	-1
39	2	1	20	21	DEMOKRATIE	SYSTEM	SYSTEM	1	6528	15090
39	2	1	21	40	PUPPE	KIND	KIND	1	283439999999991	4539
39	2	1	22	15	BECHER	KAFFEE		0	-1	-1
39	2	1	23	35	FIGUR	BRETT	KLEID	0	548730000000005	6811
39	2	1	24	24	BEDÜRFNIS	WERBUNG		0	-1	-1
39	2	1	25	11	GEHIRN	BEWUSSTSEIN		0	-1	-1
39	2	1	26	3	STILLE	EINSAMKEIT		0	-1	-1
39	2	1	27	9	FORM	KREIS		0	-1	-1
39	2	1	28	19	ERDE	STEIN	HIMMEL	0	227630000000005	3898
39	2	1	29	22	LÖSUNG	PROBLEM		0	-1	-1
39	2	1	30	26	SKLAVE	KÖNIG		0	-1	-1
39	2	1	31	28	URHEBER	KAUSALITÄT	GRÜNDER	0	14429.5	16725
39	2	1	32	16	VOGEL	KATZE		0	-1	-1
39	2	1	33	7	ZEITUNG	DRUCK		0	-1	-1
39	2	1	34	17	STAUB	SAUBERKEIT	DRECK	0	267660000000009	4564
39	2	1	35	37	ANEKDOTE	WITZ	WITZ	1	210960000000009	3170
39	2	1	36	12	NUTZEN	KOSTEN		0	-1	-1
39	2	1	37	1	PELZ	FUCHS		0	-1	-1
39	2	1	38	4	STURM	WINDHAUCH		0	580030000000005	10883
39	2	1	39	14	STERN	WEIHNACHTEN		0	-1	-1
39	2	1	40	36	RÜCKSCHRITT	VERGANGENHEIT		0	-1	-1
39	3	16	1	26	PUBLIKUM	ZUSCHAUER	KRITIK	0	568670000000019	6660
39	3	16	2	9	SCHNITT	FILM		0	-1	-1
39	3	16	3	35	FREUDE	LUST		0	-1	-1
39	3	16	4	3	SEE	WASSER		0	-1	-1
39	3	16	5	4	UNRECHT	BENACHTEILIGUNG		0	-1	-1
39	3	16	6	10	FLÄCHE	ZENTRUM		0	-1	-1
39	3	16	7	28	BOOT	MATROSE		0	-1	-1
39	3	16	8	29	GERICHT	VERHANDLUNG	GERECHTIGKEIT	0	639129999999981	12855
39	3	16	9	34	STUDENT	KLAUSUR	PROFESSOR	0	415120000000019	7243
39	3	16	10	31	EXEKUTION	ERSCHIEßUNG	ERSCHIESSUNG	1	584739999999991	9189
39	3	16	11	39	FLIRT	ROMANTIK		0	-1	-1
39	3	16	12	16	BIRKE	LAUB	MOOS	0	567670000000019	6792
39	3	16	13	24	MODE	HOSE		0	-1	-1
39	3	16	14	19	AFFÄRE	PARTNERSCHAFT		0	-1	-1
39	3	16	15	21	RANG	HIERARCHIE		0	-1	-1
39	3	16	16	1	BEHÖRDE	KÜNDIGUNG		0	-1	-1
39	3	16	17	25	CHARAKTER	OFFENHEIT		0	-1	-1
39	3	16	18	37	MÖRDER	SÜNDE	SÜNDE	1	728139999999991	8450
39	3	16	19	7	KOMMENTAR	PRESSE		0	-1	-1
39	3	16	20	12	KAPITALISMUS	KOMMUNISMUS		0	-1	-1
39	3	16	21	18	ASSISTENT	PROFESSION		0	-1	-1
39	3	16	22	5	NATION	EINIGKEIT	NATIONALISMUS	0	240039999999991	8694
39	3	16	23	22	DIREKTION	BESCHLUSS		0	-1	-1
39	3	16	24	2	GEFAHR	HAI		0	-1	-1
39	3	16	25	14	KOCH	OFEN		0	-1	-1
39	3	16	26	15	VISUM	TOURISMUS	AUSREISE	0	793720000000019	9501
39	3	16	27	30	AUSKUNFT	PROPAGANDA		0	-1	-1
39	3	16	28	6	BEVÖLKERUNG	MASSE		0	-1	-1
39	3	16	29	20	ANLAGE	RENDITE		0	-1	-1
39	3	16	30	13	JOURNALIST	PRESSEFREIHEIT		0	-1	-1
39	3	16	31	11	PHASE	STADIUM	ABSCHNITT	0	5916.5	9168
39	3	16	32	40	VIRUS	ERREGER		0	-1	-1
39	3	16	33	33	VERGÜTUNG	GELD		0	-1	-1
39	3	16	34	23	BOSS	HEMD	HEMD	1	166220000000019	3092
39	3	16	35	17	JUSTIZ	GLAUBWÜRDIGKEIT	UNGERECHT	0	7654.5	10969
39	3	16	36	27	ROUTE	HEIMWEG	PLAN	0	341029999999981	4189
39	3	16	37	38	PRIESTER	KATHEDRALE		0	-1	-1
39	3	16	38	36	BOMBE	TERRORIST	TERRORIST	1	201929999999981	8959
39	3	16	39	8	BEFUGNIS	ERMÄCHTIGUNG		0	-1	-1
39	3	16	40	32	BAUER	FARM	FELD	0	195189999999991	2649
39	4	15	1	21	AUSEINANDERSETZUNG	ÜBERLEGUNG		0	-1	-1
39	4	15	2	13	WANDEL	ZWISCHENZEIT	VERÄNDERUNG	0	312729999999981	6726
39	4	15	3	22	STROH	WALDBRAND	STALL	0	11370	13347
39	4	15	4	9	SUBKULTUR	UNTERGRUND	UNTERGRUND	1	387229999999981	6339
39	4	15	5	26	POLIZEI	EINSATZ		0	-1	-1
39	4	15	6	29	INTERVENTION	STREIT		0	-1	-1
39	4	15	7	17	KOOPERATION	MITHILFE		0	-1	-1
39	4	15	8	34	PATRIOTISMUS	EXTREMISMUS	NATIONALISMUS	0	276020000000019	7828
39	4	15	9	2	UNTERSCHRIFT	FORMULAR		0	-1	-1
39	4	15	10	18	ERNÄHRUNG	EIWEIß		0	-1	-1
39	4	15	11	38	GEGNER	WAFFENSTILLSTAND		0	-1	-1
39	4	15	12	36	INFORMATIK	PROGRAMMIERUNG		0	-1	-1
39	4	15	13	7	DONNER	BLITZ	BLITZ	1	2264.5	4447
39	4	15	14	8	GELIEBTE	GEHEIMNIS	GEHEIM	0	346889999999991	7766
39	4	15	15	12	TECHNIKER	INGENIEUR		0	-1	-1
39	4	15	16	39	DESSERT	HONIG	PUDDING	0	3681.5	6407
39	4	15	17	33	TAGEBUCH	BIOGRAPHIE	MEMOIREN	0	506179999999981	7760
39	4	15	18	14	REGIME	ZERSCHLAGUNG	FASCHISMUS	0	5891	8088
39	4	15	19	23	OPPOSITION	VERWEIGERUNG	WIDERSTAND	0	605029999999981	8983
39	4	15	20	1	PYRAMIDE	ARCHITEKTUR	ARCHITEKTUR	1	374810000000009	6297
39	4	15	21	35	GOTT	VEREHRUNG		0	-1	-1
39	4	15	22	5	STÜTZE	BEGLEITER		0	-1	-1
39	4	15	23	32	FORMEL	BERECHNUNG		0	-1	-1
39	4	15	24	27	KUNST	ARTIST		0	-1	-1
39	4	15	25	31	ERMITTLUNG	SCHULD		0	-1	-1
39	4	15	26	3	VORSTAND	LEITER		0	-1	-1
39	4	15	27	20	REGENBOGEN	FARBE	WETTER	0	926260000000009	10739
39	4	15	28	24	AKTEUR	DRAMATIK		0	-1	-1
39	4	15	29	16	SONNE	GRAD	MOND	0	7618	8539
39	4	15	30	19	ARBEITER	EINKOMMEN		0	-1	-1
39	4	15	31	28	BILD	FOTO		0	-1	-1
39	4	15	32	37	BEFRAGUNG	MEHRHEIT		0	-1	-1
39	4	15	33	11	SCHÄTZUNG	SPEKULATION		0	-1	-1
39	4	15	34	25	DRECK	VERUNREINIGUNG	STAUB	0	835860000000009	9965
39	4	15	35	4	BRILLE	KRAWATTE		0	-1	-1
39	4	15	36	30	ERDBALL	WELTKARTE		0	-1	-1
39	4	15	37	15	TRITT	SOHLE	GEWALT	0	270039999999991	4359
39	4	15	38	6	MANDANT	RECHT		0	-1	-1
39	4	15	39	40	BEARBEITUNG	HONORAR		0	-1	-1
39	4	15	40	10	ZOO	BÄR	GIRAFFE	0	167989999999991	3520
39	5	14	1	27	HINDERUNG	SIEGEL		0	-1	-1
39	5	14	2	12	UNHEIL	ALPTRAUM		0	-1	-1
39	5	14	3	1	GEMEINSCHAFT	ZUSAMMENARBEIT		0	-1	-1
39	5	14	4	18	KONFRONTATION	RACHE		0	-1	-1
39	5	14	5	37	PARLAMENT	KANZLER	PRESIDENT	0	672190000000037	8101
39	5	14	6	3	IDIOT	UNSINN	DUMMHEIT	0	742190000000037	8939
39	5	14	7	10	SCHMUGGEL	IMPORT	ILLEGAL	0	252940000000037	4970
39	5	14	8	29	FAUST	GEWALT	GEWALT	1	530220000000019	7741
39	5	14	9	11	PRÄDIKAT	PRIMA	PRIMA	1	160909999999963	3429
39	5	14	10	34	NACHBARSCHAFT	HECKE		0	-1	-1
39	5	14	11	6	LIMIT	MAXIMUM	OBERGRENZE	0	2640	5612
39	5	14	12	21	UNABHÄNGIGKEIT	SELBSTBESTIMMUNG		0	-1	-1
39	5	14	13	40	LEBER	ORGAN	ORGAN	1	189020000000019	3442
39	5	14	14	31	TOD	NOTWEHR		0	-1	-1
39	5	14	15	38	ZELT	ZIRKUS	CAMPING	0	463259999999963	6567
39	5	14	16	20	ERKLÄRUNG	WISSENSCHAFT		0	-1	-1
39	5	14	17	7	VORBEREITUNG	VERÖFFENTLICHUNG		0	-1	-1
39	5	14	18	22	AUTOR	ERFINDUNG		0	525629999999981	10447
39	5	14	19	5	GANG	TOR		0	-1	-1
39	5	14	20	14	WANGE	CHRIST	CHRISTENTUM	0	1982.5	5340
39	5	14	21	2	SOLO	MUSIKINSTRUMENT		0	-1	-1
39	5	14	22	23	FLÜCHTLING	ASYL	ASYL	1	326209999999963	4854
39	5	14	23	25	FRIEDEN	ALLIANZ		0	-1	-1
39	5	14	24	26	RASSE	NATIONALIST		0	-1	-1
39	5	14	25	4	INFLATION	ENTWERTUNG	ENTWERTUNG	1	207559999999963	5116
39	5	14	26	30	DIAKONIE	VERSORGUNG	HILFE	0	2746.5	4406
39	5	14	27	8	EXPERIMENT	UNTERSUCHUNG		0	-1	-1
39	5	14	28	33	KNOBLAUCH	VAMPIR	VAMPIR	1	231770000000019	4172
39	5	14	29	36	SÄUFER	WIRT		0	-1	-1
39	5	14	30	17	TECHNOLOGIE	GEHIRNWÄSCHE		0	-1	-1
39	5	14	31	15	LAMM	MITTAGESSEN	ESSEN	0	311990000000037	4272
39	5	14	32	19	MINIMUM	NOTWENDIGKEIT		0	-1	-1
39	5	14	33	32	SCHLUSSFOLGERUNG	KONSEQUENZ		0	-1	-1
39	5	14	34	9	INTENSIVSTATION	KRANKENHAUS	KRANKHEIT	0	413579999999981	6173
39	5	14	35	35	LIST	NAZI		0	-1	-1
39	5	14	36	16	FREUNDSCHAFT	GEFÄHRTE		0	-1	-1
39	5	14	37	13	URLAUB	AUSFALL	STRAND	0	213670000000019	4293
39	5	14	38	24	VATER	VORBILD		0	-1	-1
39	5	14	39	39	GESELLSCHAFT	EINHEIT		0	-1	-1
39	5	14	40	28	SCHLÄGER	KRIMINALITÄT	BALL	0	290209999999963	8460
39	6	13	1	33	SENDER	NOTIZ	EMPFÄNGER	0	2035.5	4671
39	6	13	2	29	KONJUNKTUR	DIAGNOSE		0	-1	-1
39	6	13	3	38	SUBMISSION	ERNIEDRIGUNG		0	-1	-1
39	6	13	4	30	HASS	GEFECHT	LIEBE	0	140267999999998	15180
39	6	13	5	3	OZEAN	KRABBE	MEER	0	342090000000037	4093
39	6	13	6	16	TRAINING	PULS		0	-1	-1
39	6	13	7	13	ZAHLUNG	QUITTUNG		0	-1	-1
39	6	13	8	36	KLEINIGKEIT	WAAGE		0	-1	-1
39	6	13	9	8	BEWUNDERUNG	SCHÖNHEIT		0	-1	-1
39	6	13	10	12	TRAINER	STIL		0	-1	-1
39	6	13	11	11	DOKUMENT	BESCHEINIGUNG		0	-1	-1
39	6	13	12	32	KLEIDERSCHRANK	HANDSCHUH		0	-1	-1
39	6	13	13	34	FRAU	BLUSE	MANN	0	117000000001863	4075
39	6	13	14	19	INSEL	URLAUBER	ISOLATION	0	698859999999963	9572
39	6	13	15	27	SUBSTANZ	SEELE		0	-1	-1
39	6	13	16	26	KUNSTWERK	AUFMACHUNG		0	-1	-1
39	6	13	17	14	MUSIK	OPER	OPER	1	2733	3734
39	6	13	18	7	KRANZ	NEST	NEST	1	386429999999981	5383
39	6	13	19	22	WIEDERHERSTELLUNG	VERSCHLECHTERUNG		0	-1	-1
39	6	13	20	1	WAHNSINN	ANSTALT		0	-1	-1
39	6	13	21	28	NACHRICHT	GEBURTSTAG	BOTSCHAFT	0	773709999999963	12625
39	6	13	22	21	REVOLUTION	WIDERSTAND		0	-1	-1
39	6	13	23	20	ZAHL	PHYSIK		0	-1	-1
39	6	13	24	10	MILCH	KÄSE	KÄSE	1	223840000000037	9463
39	6	13	25	2	PARK	VEGETATION	BAUM	0	503409999999963	6759
39	6	13	26	6	BEGEISTERUNG	GEFÜHL		0	-1	-1
39	6	13	27	31	TEICH	ÜBERSCHWEMMUNG		0	-1	-1
39	6	13	28	35	ZUCKER	SPEISE	NAHRUNG	0	188920000000019	4251
39	6	13	29	23	STREIK	KONFLIKT		0	-1	-1
39	6	13	30	4	SPRECHER	AUFRUF		0	-1	-1
39	6	13	31	15	VERBRÜDERUNG	ENTSCHULDIGUNG	VERTRAUEN	0	477540000000037	14060
39	6	13	32	9	STALL	KUH	KUH	1	8714.5	10893
39	6	13	33	40	REGENSCHIRM	BEDARF		0	-1	-1
39	6	13	34	25	GERICHTSHOF	UNWAHRHEIT	URTEIL	0	364079999999981	5617
39	6	13	35	18	BEWERTUNG	KELLNERIN		0	-1	-1
39	6	13	36	5	AUFTAKT	SPIEL	ANFANG	0	272790000000037	4619
39	6	13	37	17	WAFFE	KRIEG		0	-1	-1
39	6	13	38	39	FREILASSUNG	AUFENTHALT		0	-1	-1
39	6	13	39	37	FLAMME	LEUCHTE		0	-1	-1
39	6	13	40	24	ENTSCHLOSSENHEIT	DURCHSETZUNG		0	-1	-1
39	7	12	1	33	ERÖFFNUNG	GRÜNDUNG	BEGINN	0	3420	4643
39	7	12	2	34	BLEI	STAHL	STAHL	1	153940000000037	2586
39	7	12	3	32	KOORDINATION	HANDHABUNG	GLEICHGEWICHT	0	274429999999981	5123
39	7	12	4	16	FREUNDIN	ZÄRTLICHKEIT		0	-1	-1
39	7	12	5	13	STAAT	UNTERSTÜTZUNG	PRÄSIDENT	0	326670000000019	10193
39	7	12	6	19	BAHNSTEIG	ANPASSUNG	GLEIS	0	199590000000037	3365
39	7	12	7	1	EMPFINDUNG	GELASSENHEIT	GEFÜHL	0	1682.5	6792
39	7	12	8	5	BINDUNG	BABY		0	-1	-1
39	7	12	9	35	NOTLAGE	DILEMMA	UNGLÜCK	0	206390000000037	7640
39	7	12	10	20	HORN	WARNUNG		0	-1	-1
39	7	12	11	15	VERHAFTUNG	KLINGE		0	-1	-1
39	7	12	12	7	HIRN	STUDIE		0	-1	-1
39	7	12	13	25	BESTATTUNG	SELBSTMORD	BEGRÄBNIS	0	376240000000037	8546
39	7	12	14	4	KLOSTER	EINSCHRÄNKUNG	ISOLATION	0	169959999999963	6539
39	7	12	15	27	BEEINFLUSSUNG	VERMARKTUNG		0	-1	-1
39	7	12	16	9	ADER	GESTEIN		0	-1	-1
39	7	12	17	10	ZAUBERKÜNSTLER	TRICK	MAGIE	0	6052	9597
39	7	12	18	22	PARTEI	ABSTIMMUNG	MEINUNG	0	611529999999981	8576
39	7	12	19	2	GENIE	MATHEMATIK	WAHNSINN	0	313240000000037	6384
39	7	12	20	29	MOTOR	INDUSTRIALISIERUNG	ANTRIEB	0	171170000000019	3329
39	7	12	21	30	DORF	ISOLATION		0	-1	-1
39	7	12	22	39	ORDNUNG	ZUCHT		0	-1	-1
39	7	12	23	31	REICH	PROFIT		0	-1	-1
39	7	12	24	36	EINSPARUNG	RECHNUNG		0	-1	-1
39	7	12	25	40	KERZE	DOCHT	DOCHT	1	8822.5	14788
39	7	12	26	23	JUGEND	SCHWIMMBAD		0	-1	-1
39	7	12	27	26	EVOLUTION	ERWEITERUNG	ENTWICKLUNG	0	221059999999963	4833
39	7	12	28	38	ABEND	MORGEN	MORGEN	1	176240000000037	3239
39	7	12	29	14	SCHLAFWANDELN	UNWIRKLICHKEIT	KONTROLLVERLUST	0	611879999999981	10219
39	7	12	30	28	UNSTERBLICHKEIT	AUFERSTEHUNG		0	-1	-1
39	7	12	31	21	LIKÖR	SEKT	SEKT	1	345190000000037	5876
39	7	12	32	17	BEGRÜNDER	PRÄSIDENT	ERFINDER	0	708229999999981	9681
39	7	12	33	12	HÖLLE	MYTHOS		0	-1	-1
39	7	12	34	3	BEIFALL	APPLAUS		0	-1	-1
39	7	12	35	18	PARTY	THEKE		0	-1	-1
39	7	12	36	24	ALARM	ÜBUNG	GEFAHR	0	238279999999981	4329
39	7	12	37	8	KARTELL	KONSENS	ABSPRACHE	0	1940	5259
39	7	12	38	11	PROGRAMM	KINO		0	-1	-1
39	7	12	39	6	SCHLACHTUNG	SCHWEIN		0	-1	-1
39	7	12	40	37	INVESTITION	KONZERN		0	-1	-1
39	8	11	1	14	LEISTUNG	PROVISION	ARBEIT	0	200590000000037	3754
39	8	11	2	33	STURZ	REGIERUNG	FALLEN	0	2007	3992
39	8	11	3	13	FEHLTRITT	VERANTWORTUNG		0	-1	-1
39	8	11	4	7	BODEN	FUND		0	-1	-1
39	8	11	5	39	GEWINNUNG	WERBER		0	-1	-1
39	8	11	6	18	TREIBSTOFF	KILOMETER	ANTRIEB	0	159980000000075	3049
39	8	11	7	27	DOLCH	STICH		0	-1	-1
39	8	11	8	34	SYMBOL	WAPPEN	ZEICHEN	0	2859	6539
39	8	11	9	20	VATERUNSER	RELIGION		0	-1	-1
39	8	11	10	5	INSTITUTION	ABTEILUNG		0	-1	-1
39	8	11	11	35	BEHANDLUNG	MANDEL		0	-1	-1
39	8	11	12	8	REKORD	ARBEITSLOSIGKEIT		0	-1	-1
39	8	11	13	4	MEDAILLE	WETTBEWERB	AUSZEICHNUNG	0	271809999999963	6100
39	8	11	14	31	KOPPEL	STIER	STIER	1	232990000000037	4045
39	8	11	15	36	WALZER	GALA	GALA	1	583719999999925	6740
39	8	11	16	32	KRAMPF	BEIN	BEIN	1	247019999999925	3713
39	8	11	17	26	HAND	GESTE	FINGER	0	408430000000075	5335
39	8	11	18	38	WEG	WILLE		0	-1	-1
39	8	11	19	16	TRAKTOR	LENKSTANGE	FELD	0	2489.5	3486
39	8	11	20	19	BEGNADIGUNG	DROHUNG		0	-1	-1
39	8	11	21	3	COMPUTER	ZEITVERTREIB		0	-1	-1
39	8	11	22	1	SCHALTER	FLUGHAFEN		0	-1	-1
39	8	11	23	10	ZULASSUNG	NACHWEIS		0	-1	-1
39	8	11	24	30	STRATEGIE	NÄHERUNG		0	-1	-1
39	8	11	25	24	AUSSCHAU	GIPFEL		0	-1	-1
39	8	11	26	17	HANDSCHRIFT	BUCHSTABE		0	-1	-1
39	8	11	27	21	GANS	ENTE		0	-1	-1
39	8	11	28	9	WAHL	GREMIUM		0	-1	-1
39	8	11	29	23	KATEGORIE	GÜLTIGKEIT		0	-1	-1
39	8	11	30	2	UNTAUGLICHKEIT	FAHRER		0	-1	-1
39	8	11	31	25	PHILOSOPHIE	SINN		0	-1	-1
39	8	11	32	28	VERSEUCHUNG	RATTE		0	-1	-1
39	8	11	33	12	ATOM	MOLEKÜL	MOLEKÜL	1	188640000000037	5842
39	8	11	34	11	SCHEIDUNG	INSTABILITÄT	TRENNUNG	0	164730000000075	3238
39	8	11	35	6	AMATEUR	HOBBY	WETTKAMPF	0	172684000000004	19718
39	8	11	36	15	ATTRAKTION	WELTWUNDER		0	-1	-1
39	8	11	37	22	KARTE	HINDERNIS	SEITE	0	796469999999925	10219
39	8	11	38	29	BUDE	KÜHLSCHRANK	KÜHLSCHRANK	1	551409999999963	14161
39	8	11	39	40	WIND	ELEMENT	WETTER	0	330740000000037	4428
39	8	11	40	37	HIRTE	SCHAF	SCHAFE	1	351009999999963	4529
