## Supplementary material for "Vast amounts of encoded items nullify but do not reverse the effect of sleep on declarative memory": Dataset: PAL_39_2_2.xlsx

### Sheet: Sheet1
VP_Nr	Block	VersioN	counter	pair_code	cue	correct_answer	answer	accuracy	reactiontime1	reactiontime2
39	1	10	1	22	LIEGE	VERANDA	ENTSPANNUNG	0	3002.5	6009
39	1	10	2	39	ERMORDUNG	GESTÄNDNIS	SÜNDE	0	4641.5	5661
39	1	10	3	13	GENAUIGKEIT	AUFMERKSAMKEIT	EXAKTHEIT	0	5509.2	8057
39	1	10	4	9	VOLK	GEMEINDE	GEMEINSCHAFT	0	7421.3	9859
39	1	10	5	11	DIREKTOR	GESCHÄFT	VORSITZ	0	3920.9	5389
39	1	10	6	14	ZUSAMMENHANG	VORZEICHEN		0	-1	-1
39	1	10	7	16	STRICH	SKIZZE	ZEICHNUNG	0	3039.8	5287
39	1	10	8	12	ZENTIMETER	METER	METER	1	3950.5	4874
39	1	10	9	33	OPERATION	KOMA		0	-1	-1
39	1	10	10	36	GESCHLECHT	MANN	MÄNNLICH	0	4951.7	7079
39	1	10	11	17	KÄFER	RUINE		0	-1	-1
39	1	10	12	21	ELITE	VERMÖGEN		0	-1	-1
39	1	10	13	31	SAMT	STOFF	STOFF	1	171389999999999	2933
39	1	10	14	4	FAHRT	AUTOBAHN	REISE	0	2567.2	3433
39	1	10	15	2	KAMERADSCHAFT	PARTNER	TREUE	0	433289999999999	7332
39	1	10	16	23	SCHNORCHEL	ATLANTIK	TAUCHEN	0	1981.7	3381
39	1	10	17	27	MONSTER	MUT		0	-1	-1
39	1	10	18	30	PASSION	ORGASMUS		0	-1	-1
39	1	10	19	34	VERDROSSENHEIT	RESIGNATION		0	-1	-1
39	1	10	20	28	ANKÜNDIGUNG	EXAMEN		0	-1	-1
39	1	10	21	8	UMARMUNG	INTEGRATION	VERTRAUEN	0	488270000000001	6863
39	1	10	22	1	PROGNOSE	GEWISSHEIT	VORHERSAGE	0	434579999999999	7985
39	1	10	23	35	VERLAUF	ENDUNG		0	-1	-1
39	1	10	24	15	PATIENT	THERAPIE	KRANKHEIT	0	710920000000001	9088
39	1	10	25	26	POLITIKER	ZUVERSICHT		0	-1	-1
39	1	10	26	29	ZUSPITZUNG	PUNKT		0	-1	-1
39	1	10	27	18	FASCHIST	IDEOLOGIE	EXTREMISMUS	0	528660000000001	8638
39	1	10	28	10	MAGEN	RESTAURANT	VERDAUUNG	0	563539999999999	7910
39	1	10	29	40	PEITSCHE	MISSHANDLUNG	FOLTER	0	661279999999999	8305
39	1	10	30	3	LINIE	BUS		0	-1	-1
39	1	10	31	7	LOYALITÄT	BRUDER	UNTERGEBENHEIT	0	10581.6	13992
39	1	10	32	20	SPIRALE	FRUCHTBARKEIT		0	-1	-1
39	1	10	33	38	REDAKTEUR	KORRESPONDENZ	MEINUNG	0	599609999999998	8029
39	1	10	34	19	DROGE	VERHEIMLICHUNG		0	-1	-1
39	1	10	35	5	ANZUG	BÖRSE		0	-1	-1
39	1	10	36	25	PARADIES	MENSCH	APFLE	0	4197.5	5385
39	1	10	37	24	MAKEL	SELBSTBEWUSSTSEIN	PERFEKTION	0	12190.7	14880
39	1	10	38	32	SCHIFFBRUCH	UNGLÜCKSFALL		0	-1	-1
39	1	10	39	6	ABSCHLUSS	PROJEKT		0	-1	-1
39	1	10	40	37	NEUROSE	PSYCHOLOGIE		0	-1	-1
39	2	9	1	28	GEMÜT	HEITERKEIT	STIMMUNG	0	2071	4130
39	2	9	2	10	VORTRAG	REDNER	REDE	0	179480000000005	2423
39	2	9	3	8	ANHÄNGER	MEISTER		0	-1	-1
39	2	9	4	36	VERZIERUNG	PALAST		0	-1	-1
39	2	9	5	13	SARG	GRAB	BEGRÄBNIS	0	9209	12366
39	2	9	6	15	BÜCHEREI	VERLEIH	AUSLEIHEN	0	736039999999991	10459
39	2	9	7	16	KRANKHEIT	SYMPTOM		0	-1	-1
39	2	9	8	17	SONATE	KLAVIER	KLAVIER	1	3239.5	7409
39	2	9	9	24	GANGSTER	VERBRECHEN	ÜBERFALL	0	705619999999995	10101
39	2	9	10	11	GESCHOSS	PFEIL	PFEIL	1	293439999999991	4446
39	2	9	11	23	TOTSCHLAG	BRUTALITÄT	BRUTAL	0	556819999999995	8157
39	2	9	12	30	ZUGEHÖRIGKEIT	GENERATION		0	-1	-1
39	2	9	13	38	SEILTÄNZER	SCHWERPUNKT	GLEICHGEWICHT	0	178139999999991	4901
39	2	9	14	3	GITTER	BESCHRÄNKUNG		0	-1	-1
39	2	9	15	20	KUMMER	TRAURIGKEIT		0	-1	-1
39	2	9	16	29	RHEUMATISMUS	IMMUNITÄT	IMMUNITÄT	1	275469999999995	5863
39	2	9	17	39	ABRECHNUNG	BANKIER		0	-1	-1
39	2	9	18	5	KAMERAD	OPFER		0	-1	-1
39	2	9	19	19	VERBRENNUNG	PROZESSION		0	-1	-1
39	2	9	20	2	GEDULD	KONTROLLE		0	-1	-1
39	2	9	21	27	STRICK	SCHLINGE	SCHLINGE	1	205960000000009	8374
39	2	9	22	4	TÜR	SCHRANK	EINTRETEN	0	340860000000009	5904
39	2	9	23	9	KOCHTOPF	BÜGELEISEN	BÜGELEISEN	1	393430000000005	8112
39	2	9	24	33	ÄHNLICHKEIT	WIEDERHOLUNG		0	-1	-1
39	2	9	25	31	ANREGUNG	BEISPIEL		0	-1	-1
39	2	9	26	25	FINDIGKEIT	EINFALL		0	-1	-1
39	2	9	27	34	REGEL	KOMBINATION		0	-1	-1
39	2	9	28	40	GESCHENK	UNDANK		0	-1	-1
39	2	9	29	7	SPRÜHREGEN	FLUSS	FLU	0	19339.3	20001
39	2	9	30	22	TAKT	HARFE	ZEIT	0	82	7687
39	2	9	31	1	INSTANZ	GESETZGEBUNG		0	-1	-1
39	2	9	32	35	AUFPRALL	FALL		0	-1	-1
39	2	9	33	37	STUDIUM	WIRTSCHAFT		0	-1	-1
39	2	9	34	21	ORIENTIERUNG	AUSGANG	ZIEL	0	5484.5	6943
39	2	9	35	12	HALLE	TURNIER		0	-1	-1
39	2	9	36	6	BÜRGSCHAFT	VOLLMACHT		0	-1	-1
39	2	9	37	26	DUFT	GERUCH		0	-1	-1
39	2	9	38	18	WELLE	FLUT		0	-1	-1
39	2	9	39	14	VERANSTALTUNG	ÖFFENTLICHKEIT		0	-1	-1
39	2	9	40	32	GLETSCHER	POL	NORDPOL	0	492680000000005	7676
39	3	8	1	34	ENTSPANNUNG	BEDROHUNG		0	-1	-1
39	3	8	2	9	BEMÜHUNGEN	ANSTRENGUNG		0	-1	-1
39	3	8	3	13	BÜSTENHALTER	BUSEN	BUSEN	1	942110000000009	10600
39	3	8	4	23	ÄRA	ZEITALTER	ZEIT	0	278010000000009	4058
39	3	8	5	29	SÄUGLING	WIEGE	MUTTER	0	342610000000009	4741
39	3	8	6	35	LEICHTIGKEIT	SCHWERKRAFT		0	-1	-1
39	3	8	7	6	DICHTER	ZITAT	ZITAT	1	669089999999991	8000
39	3	8	8	33	GETRÄNK	SCHAUM		0	-1	-1
39	3	8	9	8	FAMILIE	MUTTER		0	-1	-1
39	3	8	10	7	FENSTER	BEWOHNER	RAHMEN	0	4057.5	5521
39	3	8	11	26	ADMIRAL	WAFFENRUHE	KOMPANIE	0	4995	7694
39	3	8	12	2	GELEGENHEIT	LIEBSCHAFT		0	-1	-1
39	3	8	13	1	WOHNUNG	HEIM	ZUHAUSE	0	102807000000002	11721
39	3	8	14	12	ABFALL	SCHMUTZ		0	-1	-1
39	3	8	15	17	THEMA	INTERESSE		0	-1	-1
39	3	8	16	11	REIZ	REAKTION		0	-1	-1
39	3	8	17	15	PLAKAT	HAMMER		0	-1	-1
39	3	8	18	39	RÄUBER	DIEBSTAHL	ÜBERFALL	0	291679999999981	5347
39	3	8	19	18	BLASE	BAUCH	ORGAN	0	231539999999991	10269
39	3	8	20	25	STIMMUNG	ATMOSPHÄRE		0	638579999999981	10891
39	3	8	21	30	STRAND	VERGNÜGEN	URLAUB	0	5240.5	7245
39	3	8	22	10	IRRTUM	MISSVERSTÄNDNIS	FEHLER	0	184889999999991	2843
39	3	8	23	40	GESTALTUNG	LANDSCHAFT		0	-1	-1
39	3	8	24	27	ERFAHRUNG	UNWISSENHEIT		0	-1	-1
39	3	8	25	36	LEERE	DUMPFHEIT		0	-1	-1
39	3	8	26	16	PERSON	SCHADEN		0	-1	-1
39	3	8	27	37	FISCHER	MEER	NETZ	0	404479999999981	4939
39	3	8	28	3	GABEL	SOSSE	TELLER	0	282260000000009	3794
39	3	8	29	4	TRANSPORT	LAGER		0	-1	-1
39	3	8	30	38	PFEFFER	BUTTER	ZITRONE	0	836829999999981	10784
39	3	8	31	20	FLEISCH	RAUBTIER		0	-1	-1
39	3	8	32	14	LÜGE	WAHRHEIT		0	-1	-1
39	3	8	33	28	SCHATTEN	EXISTENZ		0	-1	-1
39	3	8	34	5	JUNGFRAU	SCHLEIER		0	-1	-1
39	3	8	35	19	LERCHE	FRÖHLICHKEIT		0	-1	-1
39	3	8	36	31	VERWALTUNG	GENEHMIGUNG		0	-1	-1
39	3	8	37	21	ERMÜDUNG	KREISLAUF		0	-1	-1
39	3	8	38	24	SOZIALIST	PAROLE		0	-1	-1
39	3	8	39	22	BEGINN	FOLGE	ANFANG	0	13006	14938
39	3	8	40	32	MÜNDIGKEIT	ABHÄNGIGKEIT	ERWACHSEN	0	216960000000009	5695
39	4	7	1	3	AUSBILDUNG	ZUKUNFT	LEHRLING	0	389139999999991	6041
39	4	7	2	34	EMANZIPATION	GLEICHSTELLUNG	GLEICHBERECHTIGUNG	0	274660000000009	7377
39	4	7	3	35	HAUSSCHUHE	PFEIFE	SCHLAFANZUG	0	322779999999981	5208
39	4	7	4	38	ZAUBERER	ENTHÜLLUNG	MAGIE	0	394620000000019	6530
39	4	7	5	5	ZITRONE	ERDBEERE		0	-1	-1
39	4	7	6	23	SCHÄDEL	LEICHE	SKELETT	0	437660000000009	5871
39	4	7	7	2	KAMMER	GEKLAPPER		0	-1	-1
39	4	7	8	7	BOTSCHAFTER	NATIONALITÄT	DIPLOMAT	0	133616000000001	17642
39	4	7	9	17	VERSCHIEDENHEIT	GEGENTEIL		0	-1	-1
39	4	7	10	19	UMWELT	GEFÄHRDUNG		0	-1	-1
39	4	7	11	14	PROFESSOR	HOCHSCHULE	UNIVERSITÄT	0	5995	10129
39	4	7	12	20	TINTE	BLEISTIFT	PAPIER	0	455070000000019	6094
39	4	7	13	22	SCHLEIM	HAFER		0	-1	-1
39	4	7	14	32	ZERSTÖRUNG	AUSROTTUNG		0	-1	-1
39	4	7	15	10	EIFERSUCHT	GRUND		0	-1	-1
39	4	7	16	27	LAWINE	FELSBLOCK	SCHUTZ	0	589489999999991	7042
39	4	7	17	26	ANTWORT	BEKENNTNIS		0	-1	-1
39	4	7	18	11	ÜBERBLICK	STANDPUNKT		0	-1	-1
39	4	7	19	36	VERMITTLUNG	INTERVIEW		0	-1	-1
39	4	7	20	29	ALGEBRA	FUNKTION	FUNKTION	1	291989999999991	4831
39	4	7	21	33	CHARME	HERZ		0	-1	-1
39	4	7	22	12	WHISKY	DUDELSACK		0	-1	-1
39	4	7	23	4	WEISE	ART		0	-1	-1
39	4	7	24	9	STEUER	UNTERSCHLAGUNG	ANTEIL	0	6566	8098
39	4	7	25	21	KRANKENWAGEN	NOTFALL	NOTFALL	1	2772	4585
39	4	7	26	8	FIEBER	ERSCHÖPFUNG		0	-1	-1
39	4	7	27	28	ENTFÜHRUNG	AUSBEUTE	GEISEL	0	2344	3941
39	4	7	28	16	FUSSKNÖCHEL	ARM		0	-1	-1
39	4	7	29	30	DARBIETUNG	BEOBACHTUNG		0	-1	-1
39	4	7	30	24	DOKTOR	KLINIK		0	-1	-1
39	4	7	31	39	ÄRGER	FEINDSELIGKEIT	FRUSTRATION	0	109228999999999	14208
39	4	7	32	40	ARGUMENT	ENTSCHEIDUNG	STREIT	0	211670000000019	3299
39	4	7	33	13	ERFOLG	LEBENSLAUF		0	-1	-1
39	4	7	34	15	SCHLAMM	HÜRDE		0	-1	-1
39	4	7	35	18	STANGE	STOSS	WETTKAMPF	0	511370000000019	7831
39	4	7	36	1	HERZLICHKEIT	GEHÄSSIGKEIT	BARMHERZIGKEIT	0	3014.5	7137
39	4	7	37	37	MIKROSKOP	BAKTERIEN	ZELLE	0	260989999999991	4554
39	4	7	38	25	METHODE	VERSUCH	SYSTEM	0	200979999999981	3394
39	4	7	39	31	TODESKAMPF	LEBEN		0	-1	-1
39	4	7	40	6	HEKTAR	ZAUN	FELD	0	140836000000001	15433
39	5	6	1	16	NACHT	SCHEINWERFER	STERNE	0	339079999999981	10740
39	5	6	2	21	ARZT	PRAXIS	PRAXIS	1	242729999999981	4523
39	5	6	3	8	FLUGZEUG	TOMATENSAFT	LANDUNG	0	227970000000019	3913
39	5	6	4	27	MUSEUM	ÄGYPTEN		0	-1	-1
39	5	6	5	23	NÄHEN	KREUZSTICH	KREUZSTICH	1	8597.5	11932
39	5	6	6	29	GRILLEN	SOMMER		0	-1	-1
39	5	6	7	24	SPIELZEUG	PLASTIK		0	-1	-1
39	5	6	8	12	ZEUS	HADES	HADES	1	882459999999963	10219
39	5	6	9	20	RINGE	BAUM	VERLOBUNG	0	756990000000037	9693
39	5	6	10	13	VERORDNUNG	BESCHEID		0	-1	-1
39	5	6	11	39	LABOR	PIPETTE	FORSCHUNG	0	223729999999981	4099
39	5	6	12	37	STRAUSS	TULPEN	TULPEN	1	381809999999963	6224
39	5	6	13	17	REVOLVER	KALIBER		0	-1	-1
39	5	6	14	6	DYNAMO	LICHT		0	-1	-1
39	5	6	15	19	THEATER	REIHE		0	-1	-1
39	5	6	16	3	GEBIRGE	EDELWEISS		0	-1	-1
39	5	6	17	22	ENERGIE	ÖL		0	-1	-1
39	5	6	18	36	INSEKT	LIBELLE	LIBELLE	1	185920000000019	4614
39	5	6	19	31	ORKAN	WIRBEL	WINDHOSE	0	152232999999998	17444
39	5	6	20	33	LADEN	REKLAME		0	-1	-1
39	5	6	21	28	BIBLIOTHEK	SIGNATUR	AUSLEIHEN	0	345470000000019	6608
39	5	6	22	10	TANNE	RINDE	FICHTE	0	651359999999963	7643
39	5	6	23	35	KÜSTE	DÜNE		0	-1	-1
39	5	6	24	25	AQUARELL	GALERIE	GALERIE	1	404520000000019	5364
39	5	6	25	14	HOCHZEIT	ALTAR		0	-1	-1
39	5	6	26	18	KAMPF	SIEG		0	-1	-1
39	5	6	27	40	RADIO	STIMME	SENUNG	0	200959999999963	3540
39	5	6	28	7	TONNE	REGEN		0	-1	-1
39	5	6	29	4	WINTER	UNFALL	SCHNEE	0	559790000000037	6794
39	5	6	30	34	MUSKEL	SEHNE	SEHNE	1	400420000000019	5518
39	5	6	31	5	EISENBAHN	SCHIENE		0	-1	-1
39	5	6	32	15	GEFÄNGNIS	VERGEHEN	VERURTEILUNG	0	550040000000037	9244
39	5	6	33	26	KÜCHE	EIMER		0	-1	-1
39	5	6	34	9	HERD	FEUER		0	-1	-1
39	5	6	35	2	WEIN	BLUME		0	-1	-1
39	5	6	36	32	SCHMIED	HUFEISEN		0	-1	-1
39	5	6	37	1	UFER	DAMM		0	-1	-1
39	5	6	38	11	SCHACH	TURM	SPIEL	0	866370000000019	11707
39	5	6	39	30	BUCH	SCHRIFTSTELLER		0	-1	-1
39	5	6	40	38	FISCH	SCHUPPEN		0	-1	-1
39	6	5	1	34	EREIGNIS	FEST		0	-1	-1
39	6	5	2	3	BRÜCKE	SAN FRANCISCO	FLUSS	0	277159999999963	4299
39	6	5	3	27	SCHAUSPIEL	BÜHNE		0	-1	-1
39	6	5	4	21	BÜNDNIS	PAKT		0	-1	-1
39	6	5	5	19	SCHULE	HOLZ		0	-1	-1
39	6	5	6	24	INFEKTION	SCHMERZEN	KRANKHEIT	0	360420000000019	5276
39	6	5	7	35	GETREIDE	DINKEL	ANBAU	0	2072	5664
39	6	5	8	9	KAUFHAUS	SCHAUFENSTER		0	-1	-1
39	6	5	9	40	FLOTTE	DECK		0	-1	-1
39	6	5	10	11	MÖBEL	LEHNE		0	-1	-1
39	6	5	11	12	FLOCKEN	SCHNEE		0	-1	-1
39	6	5	12	15	TROPEN	AMAZONAS		0	-1	-1
39	6	5	13	18	BAHNHOF	KIOSK	GLEIS	0	831929999999981	9802
39	6	5	14	23	ZÜGEL	WENDE	PFERD	0	310590000000037	4655
39	6	5	15	14	ANGABE	ZEUGE		0	-1	-1
39	6	5	16	32	FABRIK	PRODUKTION		0	-1	-1
39	6	5	17	10	INSTRUMENT	OBOE	OBOE	1	213229999999981	3226
39	6	5	18	22	NATUR	PFLANZE		0	-1	-1
39	6	5	19	5	ORCHESTER	KONZERT		0	-1	-1
39	6	5	20	36	STRASSE	TEER		0	-1	-1
39	6	5	21	6	GLAUBE	BIBEL		0	-1	-1
39	6	5	22	1	KRUG	BIER		0	-1	-1
39	6	5	23	33	REPTIL	ECHSE	AMPHIBIE	0	5030.5	16439
39	6	5	24	16	REISE	KONTINENT		0	-1	-1
39	6	5	25	25	SPORT	SCHWEISS		0	-1	-1
39	6	5	26	20	RIESE	SCHRITT		0	-1	-1
39	6	5	27	4	MAUER	BRÜSTUNG	TRENNUNG	0	615140000000037	7466
39	6	5	28	17	SCHIFF	DOCK		0	-1	-1
39	6	5	29	13	GESICHT	MASKE		0	-1	-1
39	6	5	30	28	STIFT	KAPPE		0	-1	-1
39	6	5	31	38	FAHRZEUG	KETTE		0	-1	-1
39	6	5	32	7	AUFSTAND	REBELLION		0	-1	-1
39	6	5	33	29	PINSEL	LEINWAND	GEMÄLDE	0	689220000000019	8829
39	6	5	34	39	VERLETZUNG	SCHORF		0	-1	-1
39	6	5	35	30	HEER	INFANTERIE		0	-1	-1
39	6	5	36	26	FAHRRAD	PEDAL		0	-1	-1
39	6	5	37	2	GELENK	KEULE		0	-1	-1
39	6	5	38	8	HEFT	NOTE	BEWERTUNG	0	713470000000019	9050
39	6	5	39	37	WEBER	KAMM	KAMM	1	209909999999963	3399
39	6	5	40	31	AUFTRAG	ARBEIT		0	-1	-1
39	7	4	1	37	ANGST	SCHLANGE		0	-1	-1
39	7	4	2	6	STIRN	KINN	HÖHLE	0	280809999999963	4039
39	7	4	3	26	DICKICHT	WALD		0	-1	-1
39	7	4	4	36	POLIZIST	WACHE		0	-1	-1
39	7	4	5	14	ERGÄNZUNG	ZUSATZ	ZUSATZ	1	243220000000019	3758
39	7	4	6	2	SCHÜLER	DOZENT		0	-1	-1
39	7	4	7	4	ANGEBOT	MARKT		0	-1	-1
39	7	4	8	12	THEORIE	AUSNAHME	WIRKLICHKEIT	0	4431.5	7224
39	7	4	9	25	BETTLER	UNGLÜCK	ARM	0	178957999999998	19085
39	7	4	10	33	BEGABUNG	VERERBUNG		0	-1	-1
39	7	4	11	20	ANDEUTUNG	VERDACHT		0	-1	-1
39	7	4	12	29	ANFÜHRER	CHEF		0	-1	-1
39	7	4	13	27	VERRAT	TREUE		0	-1	-1
39	7	4	14	32	DIENER	HALTUNG		0	-1	-1
39	7	4	15	9	LAUNE	HUMOR	FREUDE	0	997029999999981	11104
39	7	4	16	35	FAHNE	EROBERUNG		0	-1	-1
39	7	4	17	3	SALAT	GARTEN		0	-1	-1
39	7	4	18	15	MOOR	SUMPF	SUMPF	1	186979999999981	4019
39	7	4	19	13	NAGEL	METALL	HAMMER	0	187490000000037	3712
39	7	4	20	23	GEDICHT	LIEBE		0	-1	-1
39	7	4	21	24	LABYRINTH	SUCHE	ORIENTIERUNG	0	4781.5	9045
39	7	4	22	17	KLIPPE	ABGRUND		0	-1	-1
39	7	4	23	21	DIAMANT	GOLD	GOLD	1	217759999999963	3987
39	7	4	24	1	GRUPPE	VERSAMMLUNG		0	-1	-1
39	7	4	25	30	MUSIKER	AKKORDEON		0	-1	-1
39	7	4	26	34	SCHLEMMER	LECKERBISSEN		0	-1	-1
39	7	4	27	18	BESESSENHEIT	TEUFEL		0	-1	-1
39	7	4	28	5	MÖNCH	NONNE	NONNE	1	285070000000019	3815
39	7	4	29	31	MERKMAL	DETAIL		0	-1	-1
39	7	4	30	22	ZIMMER	ECKE		0	-1	-1
39	7	4	31	19	BETRAG	WECHSEL	QUITTUNG	0	3467	5513
39	7	4	32	39	GESCHICHTE	ENTWICKLUNG		0	-1	-1
39	7	4	33	40	GENUSS	ZIGARRE		0	-1	-1
39	7	4	34	28	GÖTTIN	GEBET	SONNE	0	5836.5	7311
39	7	4	35	7	HIMMEL	FIRMAMENT		0	-1	-1
39	7	4	36	11	AUFGABE	ERLEDIGUNG		0	-1	-1
39	7	4	37	16	ERFORSCHUNG	PATENT	WISSENSCHAFT	0	406940000000037	6943
39	7	4	38	38	SAUERSTOFF	LUFT		0	-1	-1
39	7	4	39	8	GLÜCK	ZUFALL		0	-1	-1
39	7	4	40	10	ZIEL	RICHTUNG		0	-1	-1
39	8	3	1	7	NORM	MORAL	MORAL	1	690030000000075	9323
39	8	3	2	1	GIFT	MORD	TOD	0	300040000000037	3625
39	8	3	3	3	TÄUSCHUNG	ECHTHEIT		0	-1	-1
39	8	3	4	23	ARMUT	ELEND		0	-1	-1
39	8	3	5	27	ALKOHOL	OPIUM		0	-1	-1
39	8	3	6	18	GEDÄCHTNIS	ELEFANT		0	-1	-1
39	8	3	7	35	PROFIL	QUERSCHNITT		0	-1	-1
39	8	3	8	38	DEFINITION	KONZEPT	ERKLÄRUNG	0	405740000000037	6641
39	8	3	9	11	APFEL	PFIRSICH	PFIRSICH	1	102979000000004	12715
39	8	3	10	9	ANSICHT	MEINUNG		0	-1	-1
39	8	3	11	25	ZWIELICHT	UNTERWELT		0	-1	-1
39	8	3	12	10	LEIDENSCHAFT	KUSS	LIEBE	0	463009999999963	5781
39	8	3	13	4	STUHL	SESSEL		0	-1	-1
39	8	3	14	8	MEINEID	EHRENHAFTIGKEIT	EHRE	0	160571999999993	20001
39	8	3	15	17	GEIST	FLASCHE		0	-1	-1
39	8	3	16	21	STOLZ	RUHM		0	-1	-1
39	8	3	17	22	ZEIT	URSPRUNG		0	-1	-1
39	8	3	18	37	WOLLE	KLEIDUNG	KLEIDUNG	1	452459999999963	8339
39	8	3	19	13	HELDENMUT	TAPFERKEIT		0	-1	-1
39	8	3	20	20	LARVE	RAUPE	SCHMETTERLING	0	194159999999963	5006
39	8	3	21	33	AUTO	PRESTIGE	MOBILITÄT	0	10002	12949
39	8	3	22	2	VULKAN	EXPLOSION	EXPLOSION	1	189809999999963	9919
39	8	3	23	16	GEBÄUDE	HOTEL		0	-1	-1
39	8	3	24	5	INDUSTRIE	BRANCHE		0	-1	-1
39	8	3	25	30	TAT	ABSICHT		0	-1	-1
39	8	3	26	12	DAMPF	LOKOMOTIVE	MOTOR	0	676969999999925	7958
39	8	3	27	26	BEWEIS	TATSACHE	TATSACHE	1	690580000000075	11735
39	8	3	28	14	FORDERUNG	GEHALT		0	-1	-1
39	8	3	29	19	GESUNDHEIT	IMPFUNG		0	-1	-1
39	8	3	30	36	JUNGE	MÄDCHEN	MÄDCHEN	1	275919999999925	4507
39	8	3	31	32	CHANCE	BEGEGNUNG		0	-1	-1
39	8	3	32	6	BESITZ	ANTEIL		0	-1	-1
39	8	3	33	39	GESCHREI	PANIK		0	-1	-1
39	8	3	34	34	ERDGESCHOSS	DACHBODEN	KELLER	0	425909999999963	6230
39	8	3	35	15	PAPIER	BRIEF		0	-1	-1
39	8	3	36	29	PUDDING	SÜSSIGKEITEN	SÜSSIGKEITEN	1	402280000000075	16002
39	8	3	37	24	RICHTER	GERECHTIGKEIT	GERECHT	0	409769999999925	7358
39	8	3	38	31	VERGLEICH	GLEICHNIS		0	-1	-1
39	8	3	39	28	SEGEN	SCHÖPFER		0	-1	-1
39	8	3	40	40	PLAN	GROSSSTADT		0	-1	-1
