## Supplementary material for "Vast amounts of encoded items nullify but do not reverse the effect of sleep on declarative memory": Dataset: PAL_39_2_3.xlsx

### Sheet: Tabelle1
VP_Nr	Block	VersioN	counter	pair_code	cue	correct_answer	answer	accuracy	reactiontime1	reactiontime2
39	1	10	1	13	GENAUIGKEIT	AUFMERKSAMKEIT	EXAKTHEIT	0	2473.6	5325
39	1	10	2	31	SAMT	STOFF	STOFF	1	1611.7	2992
39	1	10	3	20	SPIRALE	FRUCHTBARKEIT	OBEN	0	3682.9	4603
39	1	10	4	9	VOLK	GEMEINDE		0	-1	-1
39	1	10	5	19	DROGE	VERHEIMLICHUNG		0	-1	-1
39	1	10	6	32	SCHIFFBRUCH	UNGLÜCKSFALL		0	-1	-1
39	1	10	7	37	NEUROSE	PSYCHOLOGIE		0	-1	-1
39	1	10	8	12	ZENTIMETER	METER	METER	1	1541.1	3349
39	1	10	9	2	KAMERADSCHAFT	PARTNER	TREUE	0	5741.7	7350
39	1	10	10	35	VERLAUF	ENDUNG	ENTWICKLUNG	0	2611.6	5789
39	1	10	11	8	UMARMUNG	INTEGRATION		0	-1	-1
39	1	10	12	29	ZUSPITZUNG	PUNKT		0	-1	-1
39	1	10	13	15	PATIENT	THERAPIE		0	-1	-1
39	1	10	14	33	OPERATION	KOMA		0	-1	-1
39	1	10	15	10	MAGEN	RESTAURANT	BAUCH	0	322989999999999	4242
39	1	10	16	1	PROGNOSE	GEWISSHEIT	AUSSICHT	0	2013	3390
39	1	10	17	3	LINIE	BUS		0	-1	-1
39	1	10	18	16	STRICH	SKIZZE	ZEICHNUNG	0	2823.5	4806
39	1	10	19	39	ERMORDUNG	GESTÄNDNIS		0	-1	-1
39	1	10	20	17	KÄFER	RUINE		0	-1	-1
39	1	10	21	34	VERDROSSENHEIT	RESIGNATION		0	-1	-1
39	1	10	22	28	ANKÜNDIGUNG	EXAMEN		0	-1	-1
39	1	10	23	14	ZUSAMMENHANG	VORZEICHEN	VERBINDUNG	0	3454.5	9769
39	1	10	24	24	MAKEL	SELBSTBEWUSSTSEIN	FEHLER	0	183010000000001	3413
39	1	10	25	36	GESCHLECHT	MANN	MÄNNLICH	0	1849.3	7465
39	1	10	26	27	MONSTER	MUT		0	-1	-1
39	1	10	27	4	FAHRT	AUTOBAHN	REISE	0	207639999999999	3108
39	1	10	28	40	PEITSCHE	MISSHANDLUNG	FOLTER	0	305220000000001	8968
39	1	10	29	5	ANZUG	BÖRSE		0	-1	-1
39	1	10	30	38	REDAKTEUR	KORRESPONDENZ	KOMMENTAR	0	590070000000001	8384
39	1	10	31	26	POLITIKER	ZUVERSICHT	REDE	0	329170000000001	4564
39	1	10	32	18	FASCHIST	IDEOLOGIE		0	-1	-1
39	1	10	33	21	ELITE	VERMÖGEN		0	-1	-1
39	1	10	34	30	PASSION	ORGASMUS		0	-1	-1
39	1	10	35	22	LIEGE	VERANDA		0	-1	-1
39	1	10	36	23	SCHNORCHEL	ATLANTIK	TAUCHEN	0	259470000000001	5549
39	1	10	37	6	ABSCHLUSS	PROJEKT		0	-1	-1
39	1	10	38	11	DIREKTOR	GESCHÄFT		0	-1	-1
39	1	10	39	25	PARADIES	MENSCH		0	-1	-1
39	1	10	40	7	LOYALITÄT	BRUDER		0	-1	-1
39	2	9	1	1	INSTANZ	GESETZGEBUNG		0	-1	-1
39	2	9	2	28	GEMÜT	HEITERKEIT	STIMMUNG	0	322419999999995	5059
39	2	9	3	31	ANREGUNG	BEISPIEL		0	-1	-1
39	2	9	4	3	GITTER	BESCHRÄNKUNG		0	-1	-1
39	2	9	5	38	SEILTÄNZER	SCHWERPUNKT	MOTORIK	0	352669999999995	5949
39	2	9	6	34	REGEL	KOMBINATION		0	-1	-1
39	2	9	7	37	STUDIUM	WIRTSCHAFT		0	-1	-1
39	2	9	8	13	SARG	GRAB		0	-1	-1
39	2	9	9	33	ÄHNLICHKEIT	WIEDERHOLUNG		0	-1	-1
39	2	9	10	9	KOCHTOPF	BÜGELEISEN	SUPPE	0	252539999999991	3978
39	2	9	11	21	ORIENTIERUNG	AUSGANG		0	-1	-1
39	2	9	12	15	BÜCHEREI	VERLEIH	AUSLEIHEN	0	2370.5	4459
39	2	9	13	30	ZUGEHÖRIGKEIT	GENERATION		0	-1	-1
39	2	9	14	4	TÜR	SCHRANK		0	-1	-1
39	2	9	15	8	ANHÄNGER	MEISTER		0	-1	-1
39	2	9	16	40	GESCHENK	UNDANK		0	-1	-1
39	2	9	17	6	BÜRGSCHAFT	VOLLMACHT		0	-1	-1
39	2	9	18	18	WELLE	FLUT		0	-1	-1
39	2	9	19	10	VORTRAG	REDNER		0	-1	-1
39	2	9	20	32	GLETSCHER	POL	GEBIRGE	0	478039999999991	6675
39	2	9	21	14	VERANSTALTUNG	ÖFFENTLICHKEIT		0	-1	-1
39	2	9	22	12	HALLE	TURNIER		0	-1	-1
39	2	9	23	39	ABRECHNUNG	BANKIER		0	-1	-1
39	2	9	24	19	VERBRENNUNG	PROZESSION		0	-1	-1
39	2	9	25	20	KUMMER	TRAURIGKEIT	SORGE	0	215289999999991	3764
39	2	9	26	36	VERZIERUNG	PALAST		0	-1	-1
39	2	9	27	29	RHEUMATISMUS	IMMUNITÄT	IMMUNITÄT	1	302589999999991	6612
39	2	9	28	17	SONATE	KLAVIER	GEIGE	0	292869999999995	4608
39	2	9	29	23	TOTSCHLAG	BRUTALITÄT	SÜNDE	0	947760000000009	11474
39	2	9	30	27	STRICK	SCHLINGE	SCHLINGE	1	148419999999995	3733
39	2	9	31	24	GANGSTER	VERBRECHEN		0	-1	-1
39	2	9	32	5	KAMERAD	OPFER		0	-1	-1
39	2	9	33	7	SPRÜHREGEN	FLUSS		0	-1	-1
39	2	9	34	25	FINDIGKEIT	EINFALL		0	-1	-1
39	2	9	35	16	KRANKHEIT	SYMPTOM		0	-1	-1
39	2	9	36	2	GEDULD	KONTROLLE	AUSDAUER	0	253060000000009	6396
39	2	9	37	22	TAKT	HARFE		0	-1	-1
39	2	9	38	11	GESCHOSS	PFEIL	PFEIL	1	2051.5	3242
39	2	9	39	26	DUFT	GERUCH		0	-1	-1
39	2	9	40	35	AUFPRALL	FALL		0	-1	-1
39	3	8	1	30	STRAND	VERGNÜGEN	URLAUB	0	338220000000019	5650
39	3	8	2	14	LÜGE	WAHRHEIT	WAHRHEIT	1	187429999999981	4160
39	3	8	3	25	STIMMUNG	ATMOSPHÄRE		0	-1	-1
39	3	8	4	19	LERCHE	FRÖHLICHKEIT	KIEFER	0	436179999999981	7068
39	3	8	5	1	WOHNUNG	HEIM		0	-1	-1
39	3	8	6	23	ÄRA	ZEITALTER		0	-1	-1
39	3	8	7	17	THEMA	INTERESSE		0	-1	-1
39	3	8	8	4	TRANSPORT	LAGER		0	-1	-1
39	3	8	9	34	ENTSPANNUNG	BEDROHUNG		0	-1	-1
39	3	8	10	11	REIZ	REAKTION	REAKTION	1	281220000000019	5753
39	3	8	11	38	PFEFFER	BUTTER	GEWÜTZ	0	302620000000019	4743
39	3	8	12	10	IRRTUM	MISSVERSTÄNDNIS	FEHLER	0	4793	6032
39	3	8	13	3	GABEL	SOSSE	SUPPE	0	595410000000009	8164
39	3	8	14	26	ADMIRAL	WAFFENRUHE		0	-1	-1
39	3	8	15	35	LEICHTIGKEIT	SCHWERKRAFT		0	-1	-1
39	3	8	16	39	RÄUBER	DIEBSTAHL	ÜBERFALL	0	413439999999991	6620
39	3	8	17	31	VERWALTUNG	GENEHMIGUNG		0	-1	-1
39	3	8	18	29	SÄUGLING	WIEGE		0	-1	-1
39	3	8	19	21	ERMÜDUNG	KREISLAUF		0	-1	-1
39	3	8	20	18	BLASE	BAUCH	BAUCH	1	349429999999981	5597
39	3	8	21	32	MÜNDIGKEIT	ABHÄNGIGKEIT		0	-1	-1
39	3	8	22	6	DICHTER	ZITAT	ZITAT	1	191570000000019	3545
39	3	8	23	33	GETRÄNK	SCHAUM		0	-1	-1
39	3	8	24	24	SOZIALIST	PAROLE	FASCHIST	0	5724.5	8665
39	3	8	25	13	BÜSTENHALTER	BUSEN	BUSEN	1	316010000000009	6446
39	3	8	26	36	LEERE	DUMPFHEIT		0	-1	-1
39	3	8	27	16	PERSON	SCHADEN		0	-1	-1
39	3	8	28	12	ABFALL	SCHMUTZ	MÜLL	0	3294.5	4751
39	3	8	29	20	FLEISCH	RAUBTIER		0	-1	-1
39	3	8	30	27	ERFAHRUNG	UNWISSENHEIT		0	-1	-1
39	3	8	31	15	PLAKAT	HAMMER		0	-1	-1
39	3	8	32	2	GELEGENHEIT	LIEBSCHAFT		0	-1	-1
39	3	8	33	40	GESTALTUNG	LANDSCHAFT		0	-1	-1
39	3	8	34	28	SCHATTEN	EXISTENZ		0	-1	-1
39	3	8	35	8	FAMILIE	MUTTER		0	-1	-1
39	3	8	36	5	JUNGFRAU	SCHLEIER		0	-1	-1
39	3	8	37	9	BEMÜHUNGEN	ANSTRENGUNG		0	-1	-1
39	3	8	38	7	FENSTER	BEWOHNER		0	-1	-1
39	3	8	39	37	FISCHER	MEER		0	-1	-1
39	3	8	40	22	BEGINN	FOLGE	ANFANG	0	740179999999981	9160
39	4	7	1	8	FIEBER	ERSCHÖPFUNG	KRANKHEIT	0	202720000000019	3696
39	4	7	2	34	EMANZIPATION	GLEICHSTELLUNG	GLEICHBERECHTIGUNG	0	184570000000019	15627
39	4	7	3	28	ENTFÜHRUNG	AUSBEUTE		0	-1	-1
39	4	7	4	13	ERFOLG	LEBENSLAUF		0	-1	-1
39	4	7	5	17	VERSCHIEDENHEIT	GEGENTEIL		0	-1	-1
39	4	7	6	33	CHARME	HERZ		0	-1	-1
39	4	7	7	27	LAWINE	FELSBLOCK		0	-1	-1
39	4	7	8	30	DARBIETUNG	BEOBACHTUNG		0	-1	-1
39	4	7	9	36	VERMITTLUNG	INTERVIEW		0	-1	-1
39	4	7	10	31	TODESKAMPF	LEBEN		0	-1	-1
39	4	7	11	39	ÄRGER	FEINDSELIGKEIT	WUT	0	224860000000009	2755
39	4	7	12	12	WHISKY	DUDELSACK	SEKT	0	272110000000009	5338
39	4	7	13	40	ARGUMENT	ENTSCHEIDUNG		0	-1	-1
39	4	7	14	6	HEKTAR	ZAUN	KILOGRAMM	0	469989999999991	7669
39	4	7	15	32	ZERSTÖRUNG	AUSROTTUNG		0	-1	-1
39	4	7	16	38	ZAUBERER	ENTHÜLLUNG	MAGIE	0	3077	7679
39	4	7	17	23	SCHÄDEL	LEICHE		0	-1	-1
39	4	7	18	35	HAUSSCHUHE	PFEIFE		0	-1	-1
39	4	7	19	4	WEISE	ART		0	-1	-1
39	4	7	20	10	EIFERSUCHT	GRUND		0	-1	-1
39	4	7	21	37	MIKROSKOP	BAKTERIEN		0	-1	-1
39	4	7	22	19	UMWELT	GEFÄHRDUNG		0	-1	-1
39	4	7	23	26	ANTWORT	BEKENNTNIS		0	-1	-1
39	4	7	24	2	KAMMER	GEKLAPPER		0	-1	-1
39	4	7	25	5	ZITRONE	ERDBEERE		0	-1	-1
39	4	7	26	3	AUSBILDUNG	ZUKUNFT		0	-1	-1
39	4	7	27	16	FUSSKNÖCHEL	ARM		0	-1	-1
39	4	7	28	24	DOKTOR	KLINIK		0	-1	-1
39	4	7	29	20	TINTE	BLEISTIFT		0	-1	-1
39	4	7	30	15	SCHLAMM	HÜRDE		0	-1	-1
39	4	7	31	14	PROFESSOR	HOCHSCHULE		0	-1	-1
39	4	7	32	25	METHODE	VERSUCH		0	-1	-1
39	4	7	33	11	ÜBERBLICK	STANDPUNKT		0	-1	-1
39	4	7	34	22	SCHLEIM	HAFER		0	-1	-1
39	4	7	35	18	STANGE	STOSS		0	-1	-1
39	4	7	36	1	HERZLICHKEIT	GEHÄSSIGKEIT	BARMHERZIGKEIT	0	487060000000009	8713
39	4	7	37	29	ALGEBRA	FUNKTION		0	-1	-1
39	4	7	38	7	BOTSCHAFTER	NATIONALITÄT	DIPLOMAT	0	424120000000019	6606
39	4	7	39	21	KRANKENWAGEN	NOTFALL		0	-1	-1
39	4	7	40	9	STEUER	UNTERSCHLAGUNG		0	-1	-1
39	5	6	1	4	WINTER	UNFALL	SCHNEE	0	184690000000037	2895
39	5	6	2	36	INSEKT	LIBELLE	LIBELLE	1	1730	3635
39	5	6	3	31	ORKAN	WIRBEL	WIND	0	1603.5	2403
39	5	6	4	15	GEFÄNGNIS	VERGEHEN		0	-1	-1
39	5	6	5	27	MUSEUM	ÄGYPTEN	AUSSTELLUNG	0	300890000000037	5334
39	5	6	6	13	VERORDNUNG	BESCHEID		0	-1	-1
39	5	6	7	18	KAMPF	SIEG		0	-1	-1
39	5	6	8	25	AQUARELL	GALERIE	GALERIE	1	673159999999963	8843
39	5	6	9	30	BUCH	SCHRIFTSTELLER		0	-1	-1
39	5	6	10	26	KÜCHE	EIMER		0	-1	-1
39	5	6	11	16	NACHT	SCHEINWERFER		0	-1	-1
39	5	6	12	39	LABOR	PIPETTE		0	-1	-1
39	5	6	13	34	MUSKEL	SEHNE	SEHNE	1	414959999999963	5556
39	5	6	14	37	STRAUSS	TULPEN	TULPEN	1	2544.5	6856
39	5	6	15	10	TANNE	RINDE		0	-1	-1
39	5	6	16	17	REVOLVER	KALIBER		0	-1	-1
39	5	6	17	14	HOCHZEIT	ALTAR		0	-1	-1
39	5	6	18	11	SCHACH	TURM		0	-1	-1
39	5	6	19	29	GRILLEN	SOMMER		0	-1	-1
39	5	6	20	28	BIBLIOTHEK	SIGNATUR		0	-1	-1
39	5	6	21	7	TONNE	REGEN		0	-1	-1
39	5	6	22	2	WEIN	BLUME	SEKT	0	297220000000019	5473
39	5	6	23	35	KÜSTE	DÜNE		0	-1	-1
39	5	6	24	3	GEBIRGE	EDELWEISS	STEIN	0	491220000000019	7415
39	5	6	25	21	ARZT	PRAXIS	PRAXIS	1	1683	3753
39	5	6	26	23	NÄHEN	KREUZSTICH		0	-1	-1
39	5	6	27	40	RADIO	STIMME		0	-1	-1
39	5	6	28	38	FISCH	SCHUPPEN		0	-1	-1
39	5	6	29	8	FLUGZEUG	TOMATENSAFT		0	-1	-1
39	5	6	30	22	ENERGIE	ÖL		0	-1	-1
39	5	6	31	33	LADEN	REKLAME		0	-1	-1
39	5	6	32	5	EISENBAHN	SCHIENE		0	119529000000004	17984
39	5	6	33	19	THEATER	REIHE		0	-1	-1
39	5	6	34	32	SCHMIED	HUFEISEN		0	-1	-1
39	5	6	35	20	RINGE	BAUM	VERLOBUNG	0	538159999999963	7763
39	5	6	36	1	UFER	DAMM		0	-1	-1
39	5	6	37	24	SPIELZEUG	PLASTIK		0	-1	-1
39	5	6	38	6	DYNAMO	LICHT	LICH	1	388459999999963	5942
39	5	6	39	12	ZEUS	HADES	HADES	1	389740000000037	5837
39	5	6	40	9	HERD	FEUER		0	-1	-1
39	6	5	1	17	SCHIFF	DOCK		0	-1	-1
39	6	5	2	19	SCHULE	HOLZ	LERNEN	0	260320000000019	6631
39	6	5	3	30	HEER	INFANTERIE		0	-1	-1
39	6	5	4	10	INSTRUMENT	OBOE	OBOE	1	1571.5	2929
39	6	5	5	32	FABRIK	PRODUKTION		0	-1	-1
39	6	5	6	21	BÜNDNIS	PAKT		0	-1	-1
39	6	5	7	36	STRASSE	TEER		0	-1	-1
39	6	5	8	25	SPORT	SCHWEISS	BEWEGUBNG	0	512779999999981	6880
39	6	5	9	24	INFEKTION	SCHMERZEN	KRANKHEIT	0	720179999999981	14488
39	6	5	10	22	NATUR	PFLANZE		0	-1	-1
39	6	5	11	7	AUFSTAND	REBELLION		0	-1	-1
39	6	5	12	27	SCHAUSPIEL	BÜHNE		0	-1	-1
39	6	5	13	40	FLOTTE	DECK		0	-1	-1
39	6	5	14	34	EREIGNIS	FEST		0	-1	-1
39	6	5	15	3	BRÜCKE	SAN FRANCISCO		0	-1	-1
39	6	5	16	2	GELENK	KEULE		0	-1	-1
39	6	5	17	14	ANGABE	ZEUGE		0	-1	-1
39	6	5	18	6	GLAUBE	BIBEL	GOTT	0	349070000000019	4706
39	6	5	19	8	HEFT	NOTE	PRÜFUNG	0	536940000000037	9295
39	6	5	20	9	KAUFHAUS	SCHAUFENSTER		0	-1	-1
39	6	5	21	26	FAHRRAD	PEDAL		0	-1	-1
39	6	5	22	5	ORCHESTER	KONZERT	WERK	0	411890000000037	5673
39	6	5	23	39	VERLETZUNG	SCHORF		0	-1	-1
39	6	5	24	23	ZÜGEL	WENDE	PFERD	0	334609999999963	5432
39	6	5	25	18	BAHNHOF	KIOSK	GLEIS	0	248890000000037	4886
39	6	5	26	16	REISE	KONTINENT		0	-1	-1
39	6	5	27	13	GESICHT	MASKE		0	-1	-1
39	6	5	28	28	STIFT	KAPPE		0	-1	-1
39	6	5	29	38	FAHRZEUG	KETTE		0	-1	-1
39	6	5	30	37	WEBER	KAMM	KAMM	1	190279999999981	4094
39	6	5	31	4	MAUER	BRÜSTUNG		0	-1	-1
39	6	5	32	35	GETREIDE	DINKEL		0	-1	-1
39	6	5	33	31	AUFTRAG	ARBEIT		0	-1	-1
39	6	5	34	12	FLOCKEN	SCHNEE	MILCH	0	931659999999963	12816
39	6	5	35	29	PINSEL	LEINWAND	FARBE	0	283120000000019	5080
39	6	5	36	20	RIESE	SCHRITT		0	-1	-1
39	6	5	37	11	MÖBEL	LEHNE	SCHRANK	0	293020000000019	5733
39	6	5	38	33	REPTIL	ECHSE	AMPHIBIEN	0	3145.5	19085
39	6	5	39	1	KRUG	BIER		0	-1	-1
39	6	5	40	15	TROPEN	AMAZONAS		0	-1	-1
39	7	4	1	23	GEDICHT	LIEBE		0	-1	-1
39	7	4	2	9	LAUNE	HUMOR		0	-1	-1
39	7	4	3	1	GRUPPE	VERSAMMLUNG		0	-1	-1
39	7	4	4	26	DICKICHT	WALD		0	-1	-1
39	7	4	5	38	SAUERSTOFF	LUFT	LUFT	1	357229999999981	4469
39	7	4	6	34	SCHLEMMER	LECKERBISSEN	FEINSCHMECKER	0	202329999999981	7789
39	7	4	7	33	BEGABUNG	VERERBUNG		0	-1	-1
39	7	4	8	14	ERGÄNZUNG	ZUSATZ		0	-1	-1
39	7	4	9	35	FAHNE	EROBERUNG		0	-1	-1
39	7	4	10	27	VERRAT	TREUE		0	-1	-1
39	7	4	11	40	GENUSS	ZIGARRE		0	-1	-1
39	7	4	12	30	MUSIKER	AKKORDEON		0	-1	-1
39	7	4	13	6	STIRN	KINN		0	-1	-1
39	7	4	14	39	GESCHICHTE	ENTWICKLUNG		0	-1	-1
39	7	4	15	37	ANGST	SCHLANGE		0	-1	-1
39	7	4	16	13	NAGEL	METALL		0	-1	-1
39	7	4	17	32	DIENER	HALTUNG		0	-1	-1
39	7	4	18	4	ANGEBOT	MARKT		0	-1	-1
39	7	4	19	25	BETTLER	UNGLÜCK		0	-1	-1
39	7	4	20	3	SALAT	GARTEN	TOMATE	0	429209999999963	6390
39	7	4	21	5	MÖNCH	NONNE	NONNE	1	237540000000037	4109
39	7	4	22	12	THEORIE	AUSNAHME	REALITÄT	0	224290000000037	7665
39	7	4	23	22	ZIMMER	ECKE		0	-1	-1
39	7	4	24	36	POLIZIST	WACHE		0	-1	-1
39	7	4	25	21	DIAMANT	GOLD	GGOLD	1	1749.5	2850
39	7	4	26	28	GÖTTIN	GEBET		0	-1	-1
39	7	4	27	16	ERFORSCHUNG	PATENT		0	-1	-1
39	7	4	28	15	MOOR	SUMPF	SUMPF	1	613570000000019	8870
39	7	4	29	31	MERKMAL	DETAIL		0	-1	-1
39	7	4	30	29	ANFÜHRER	CHEF		0	-1	-1
39	7	4	31	18	BESESSENHEIT	TEUFEL		0	-1	-1
39	7	4	32	19	BETRAG	WECHSEL		0	-1	-1
39	7	4	33	11	AUFGABE	ERLEDIGUNG		0	-1	-1
39	7	4	34	20	ANDEUTUNG	VERDACHT		0	-1	-1
39	7	4	35	2	SCHÜLER	DOZENT		0	-1	-1
39	7	4	36	7	HIMMEL	FIRMAMENT		0	-1	-1
39	7	4	37	10	ZIEL	RICHTUNG		0	-1	-1
39	7	4	38	24	LABYRINTH	SUCHE	ORIENTIERUNGSLOS	0	608929999999981	14262
39	7	4	39	17	KLIPPE	ABGRUND		0	-1	-1
39	7	4	40	8	GLÜCK	ZUFALL		0	-1	-1
39	8	3	1	20	LARVE	RAUPE	SCHMETTERLING	0	276440000000037	5080
39	8	3	2	18	GEDÄCHTNIS	ELEFANT		0	-1	-1
39	8	3	3	35	PROFIL	QUERSCHNITT		0	-1	-1
39	8	3	4	13	HELDENMUT	TAPFERKEIT	EHRE	0	372209999999963	4551
39	8	3	5	15	PAPIER	BRIEF	STIFT	0	146809999999963	2787
39	8	3	6	22	ZEIT	URSPRUNG		0	-1	-1
39	8	3	7	6	BESITZ	ANTEIL		0	-1	-1
39	8	3	8	5	INDUSTRIE	BRANCHE		0	-1	-1
39	8	3	9	39	GESCHREI	PANIK		0	-1	-1
39	8	3	10	3	TÄUSCHUNG	ECHTHEIT	VERRAT	0	277980000000075	5152
39	8	3	11	16	GEBÄUDE	HOTEL		0	-1	-1
39	8	3	12	32	CHANCE	BEGEGNUNG		0	-1	-1
39	8	3	13	28	SEGEN	SCHÖPFER		0	-1	-1
39	8	3	14	37	WOLLE	KLEIDUNG	KLEIDUNG	1	301419999999925	4870
39	8	3	15	27	ALKOHOL	OPIUM		0	-1	-1
39	8	3	16	2	VULKAN	EXPLOSION	EXPLOSION	1	350759999999963	6197
39	8	3	17	4	STUHL	SESSEL		0	-1	-1
39	8	3	18	29	PUDDING	SÜSSIGKEITEN	DESSERT	0	532719999999925	8747
39	8	3	19	12	DAMPF	LOKOMOTIVE	MASCHINE	0	511569999999925	7186
39	8	3	20	1	GIFT	MORD		0	-1	-1
39	8	3	21	40	PLAN	GROSSSTADT		0	-1	-1
39	8	3	22	26	BEWEIS	TATSACHE		0	-1	-1
39	8	3	23	33	AUTO	PRESTIGE		0	-1	-1
39	8	3	24	38	DEFINITION	KONZEPT		0	-1	-1
39	8	3	25	14	FORDERUNG	GEHALT		0	-1	-1
39	8	3	26	10	LEIDENSCHAFT	KUSS		0	-1	-1
39	8	3	27	36	JUNGE	MÄDCHEN	MÄDCHEN	1	322080000000075	4980
39	8	3	28	7	NORM	MORAL		0	-1	-1
39	8	3	29	30	TAT	ABSICHT		0	-1	-1
39	8	3	30	31	VERGLEICH	GLEICHNIS		0	-1	-1
39	8	3	31	11	APFEL	PFIRSICH		0	-1	-1
39	8	3	32	23	ARMUT	ELEND		0	-1	-1
39	8	3	33	9	ANSICHT	MEINUNG		0	-1	-1
39	8	3	34	24	RICHTER	GERECHTIGKEIT	URTEIL	0	417140000000037	5694
39	8	3	35	34	ERDGESCHOSS	DACHBODEN		0	-1	-1
39	8	3	36	25	ZWIELICHT	UNTERWELT		0	-1	-1
39	8	3	37	19	GESUNDHEIT	IMPFUNG		0	-1	-1
39	8	3	38	21	STOLZ	RUHM		0	-1	-1
39	8	3	39	17	GEIST	FLASCHE	KÖRPER	0	3410	4784
39	8	3	40	8	MEINEID	EHRENHAFTIGKEIT		0	-1	-1
								26
