## Supplementary material for "Vast amounts of encoded items nullify but do not reverse the effect of sleep on declarative memory": Dataset: PAL_41_1_2.xlsx

### Sheet: Tabelle1
VP_Nr	Block	VersioN	counter	pair_code	cue	correct_answer	answer	accuracy	reactiontime1	reactiontime2
41	1	1	1	31	NÄSSE	GEWITTER		0	-1	-1
41	1	1	2	21	DEMOKRATIE	SYSTEM	SYSTEM	1	2671.3	5967
41	1	1	3	6	CHAOS	STRUKTUR	STRUKTUR	1	3191.1	12471
41	1	1	4	28	URHEBER	KAUSALITÄT	RECHT	0	13199.9	17169
41	1	1	5	17	STAUB	SAUBERKEIT		0	-1	-1
41	1	1	6	27	GRUNDRECHT	VERFASSUNG		0	-1	-1
41	1	1	7	37	ANEKDOTE	WITZ	WITZ	1	4729.3	7267
41	1	1	8	12	NUTZEN	KOSTEN	KOSTEN	1	298010000000001	4399
41	1	1	9	34	EMPFEHLUNG	RAT	RAT	1	804510000000001	9637
41	1	1	10	22	LÖSUNG	PROBLEM	PROBLEM	1	1724	8255
41	1	1	11	7	ZEITUNG	DRUCK		0	-1	-1
41	1	1	12	5	BERUF	ANERKENNUNG		0	-1	-1
41	1	1	13	26	SKLAVE	KÖNIG	KÖNIG	1	383889999999999	12879
41	1	1	14	33	RÜSTUNG	ANGRIFF	KAMPF	0	463929999999999	11311
41	1	1	15	25	SPASS	FEIER		0	-1	-1
41	1	1	16	3	STILLE	EINSAMKEIT		0	-1	-1
41	1	1	17	19	ERDE	STEIN	STEIN	1	7860.5	9001
41	1	1	18	9	FORM	KREIS	KUGEL	0	695929999999999	8279
41	1	1	19	18	TRINKSPRUCH	SPRICHWORT	SPRICHWORT	1	3763	6117
41	1	1	20	20	INFORMATION	INHALT		0	-1	-1
41	1	1	21	14	STERN	WEIHNACHTEN		0	-1	-1
41	1	1	22	11	GEHIRN	BEWUSSTSEIN		0	-1	-1
41	1	1	23	32	EINGEBUNG	IDEE		0	-1	-1
41	1	1	24	2	MASCHINE	APPARAT	FABRIK	0	779120000000001	10439
41	1	1	25	16	VOGEL	KATZE		0	-1	-1
41	1	1	26	38	FÄHIGKEIT	VERANLAGUNG		0	13327.2	20004
41	1	1	27	29	MANGEL	VERZICHT		0	-1	-1
41	1	1	28	35	FIGUR	BRETT		0	-1	-1
41	1	1	29	15	BECHER	KAFFEE	KAFFEE	1	181720000000001	3100
41	1	1	30	36	RÜCKSCHRITT	VERGANGENHEIT		0	-1	-1
41	1	1	31	24	BEDÜRFNIS	WERBUNG		0	-1	-1
41	1	1	32	39	SCHAMGEFÜHL	KÖRPER		0	-1	-1
41	1	1	33	1	PELZ	FUCHS	FUCHS	1	1880.5	3429
41	1	1	34	10	ABSPRACHE	VERTRAG	ALLIANZ	0	14813.4	17729
41	1	1	35	23	SÄNGER	KÜNSTLER		0	-1	-1
41	1	1	36	30	BEGRIFF	BEDEUTUNG		0	-1	-1
41	1	1	37	8	BARGELD	WERT	WERT	1	248220000000001	5629
41	1	1	38	40	PUPPE	KIND	KIND	1	317220000000001	6060
41	1	1	39	4	STURM	WINDHAUCH		0	833529999999999	18511
41	1	1	40	13	KUGEL	QUADRAT	RECHTECK	0	892680000000005	12735
41	2	2	1	33	ERLÖSUNG	HIMMELREICH		0	-1	-1
41	2	2	2	1	BLICK	PERSPEKTIVE	AUGEN	0	12321.5	15097
41	2	2	3	13	TIER	FROSCH	FROSCH	1	190860000000009	7335
41	2	2	4	34	PRÜFUNG	MISSERFOLG	EXAMEN	0	10220.7	12999
41	2	2	5	3	VERLUST	ABNAHME	ANGST	0	283930000000005	5487
41	2	2	6	22	MACHT	HERRSCHER		0	3927.5	13871
41	2	2	7	32	TRAUM	WIRKLICHKEIT		0	-1	-1
41	2	2	8	25	DISZIPLIN	GEHORSAM		0	-1	-1
41	2	2	9	18	SCHMETTERLING	BLÜTE	NATUR	0	128231000000001	15383
41	2	2	10	31	HÄRTE	KRAFT		0	-1	-1
41	2	2	11	12	KOMÖDIE	DRAMA	DRAMA	1	728730000000005	9971
41	2	2	12	27	SCHICKSAL	IRONIE		0	-1	-1
41	2	2	13	21	ANSTAND	SITTE		0	-1	-1
41	2	2	14	2	MALER	PIANIST		0	-1	-1
41	2	2	15	37	DÄMMERUNG	MORGENGRAUEN	MORGEN	0	392730000000005	9211
41	2	2	16	30	SPRACHE	AKUSTIK	AKUSTIK	1	2411.5	5747
41	2	2	17	24	GNADE	BARMHERZIGKEIT	VERGELTUNG	0	8031.5	10231
41	2	2	18	16	KRITERIUM	AUSWAHL		0	-1	-1
41	2	2	19	40	POSTKUTSCHE	PFERD		0	365980000000005	10551
41	2	2	20	36	AUSWERTUNG	ERGEBNIS	ERGEBNIS	1	2218	7217
41	2	2	21	8	BERG	HÜTTE		0	-1	-1
41	2	2	22	26	FRAGE	EINWAND	ANTWORT	0	3479.5	9823
41	2	2	23	7	GRAS	VIEH	VIEH	1	3335.5	6633
41	2	2	24	29	TAL	WIESE	WIESE	1	2973.5	4773
41	2	2	25	10	ILLUSION	WAHRNEHMUNG	ZAUBERER	0	3767.5	6751
41	2	2	26	14	HAUT	BLUT	BLUT	1	266989999999991	5063
41	2	2	27	4	KRITIK	ZWEIFEL		0	-1	-1
41	2	2	28	19	GEISEL	GEFANGENER	GEFANGENER	1	307130000000005	7119
41	2	2	29	35	ANFORDERUNG	SCHWIERIGKEIT		0	-1	-1
41	2	2	30	17	VERSCHLEIERUNG	KOPFTUCH	KOPFTUCH	1	544630000000005	7839
41	2	2	31	5	FREUND	VERTRAUEN	LIEBE	0	882330000000005	9655
41	2	2	32	6	ZUWACHS	FORTSCHRITT		0	683469999999995	12807
41	2	2	33	39	FASS	KELLER	BIER	0	688730000000005	8711
41	2	2	34	11	EHE	VERLOBUNG	VERLOBUNG	1	255130000000005	5255
41	2	2	35	9	GESPENST	ERSCHEINUNG		0	-1	-1
41	2	2	36	20	BEGRÜSSUNG	FREUNDLICHKEIT		0	-1	-1
41	2	2	37	15	SEEGANG	DAMPFER		0	-1	-1
41	2	2	38	23	BUNGALOW	SIEDLUNG		0	-1	-1
41	2	2	39	28	UHR	KIRCHE	ZEIT	0	419130000000005	7370
41	2	2	40	38	NEFFE	GROSSMUTTER	GROSSMUTTER	1	315530000000005	7940
41	3	3	1	40	PLAN	GROSSSTADT	GROSSSTADT	1	633639999999991	13056
41	3	3	2	9	ANSICHT	MEINUNG		0	-1	-1
41	3	3	3	19	GESUNDHEIT	IMPFUNG	VIREN	0	655939999999991	16263
41	3	3	4	27	ALKOHOL	OPIUM	DROGEN	0	589560000000009	9047
41	3	3	5	18	GEDÄCHTNIS	ELEFANT	UNTER	0	191027999999998	20005
41	3	3	6	8	MEINEID	EHRENHAFTIGKEIT	LÜGE	0	185600000000093	6121
41	3	3	7	5	INDUSTRIE	BRANCHE	W	0	788739999999991	20001
41	3	3	8	3	TÄUSCHUNG	ECHTHEIT	DROHUNG	0	533999999999069	10349
41	3	3	9	15	PAPIER	BRIEF	FORMBLATT	0	14295.5	18165
41	3	3	10	36	JUNGE	MÄDCHEN	SCHWIMMBAD	0	166336000000001	18929
41	3	3	11	34	ERDGESCHOSS	DACHBODEN	GARTEN	0	986970000000019	11263
41	3	3	12	7	NORM	MORAL		0	-1	-1
41	3	3	13	20	LARVE	RAUPE	RAUPE	1	163770000000019	3413
41	3	3	14	12	DAMPF	LOKOMOTIVE	LOKOMOTIVE	1	1895.5	4543
41	3	3	15	14	FORDERUNG	GEHALT	LOHN	0	504760000000009	9183
41	3	3	16	37	WOLLE	KLEIDUNG	PULLOVER	0	324670000000019	5331
41	3	3	17	32	CHANCE	BEGEGNUNG		0	-1	-1
41	3	3	18	31	VERGLEICH	GLEICHNIS		0	-1	-1
41	3	3	19	24	RICHTER	GERECHTIGKEIT	GERICHT	0	347960000000009	10183
41	3	3	20	30	TAT	ABSICHT		0	-1	-1
41	3	3	21	33	AUTO	PRESTIGE		0	-1	-1
41	3	3	22	39	GESCHREI	PANIK		0	-1	-1
41	3	3	23	11	APFEL	PFIRSICH	PFIRSICH	1	1811.5	5955
41	3	3	24	16	GEBÄUDE	HOTEL	HOTEL	1	8687.5	9873
41	3	3	25	29	PUDDING	SÜSSIGKEITEN	SÜSSES	0	816039999999991	10981
41	3	3	26	22	ZEIT	URSPRUNG		0	-1	-1
41	3	3	27	1	GIFT	MORD	MORD	1	156010000000009	4425
41	3	3	28	25	ZWIELICHT	UNTERWELT	GANGSTER	0	577560000000009	10063
41	3	3	29	4	STUHL	SESSEL	SESSEL	1	2383.5	3689
41	3	3	30	2	VULKAN	EXPLOSION	EXPLOSION	1	250960000000009	12709
41	3	3	31	35	PROFIL	QUERSCHNITT		0	-1	-1
41	3	3	32	10	LEIDENSCHAFT	KUSS	FREUNDIN	0	556370000000019	7457
41	3	3	33	13	HELDENMUT	TAPFERKEIT		0	-1	-1
41	3	3	34	28	SEGEN	SCHÖPFER		0	-1	-1
41	3	3	35	23	ARMUT	ELEND		0	-1	-1
41	3	3	36	21	STOLZ	RUHM		0	-1	-1
41	3	3	37	6	BESITZ	ANTEIL	EIGENTUM	0	200770000000019	4351
41	3	3	38	38	DEFINITION	KONZEPT		0	-1	-1
41	3	3	39	17	GEIST	FLASCHE		0	811210000000009	20001
41	3	3	40	26	BEWEIS	TATSACHE	TATSACHEN	1	7663.5	9695
41	4	4	1	25	BETTLER	UNGLÜCK	UNGLÜCK	1	426279999999981	10319
41	4	4	2	24	LABYRINTH	SUCHE	SUCHE	1	137260000000009	2078
41	4	4	3	2	SCHÜLER	DOZENT	KLAUSUR	0	191979999999981	5000
41	4	4	4	1	GRUPPE	VERSAMMLUNG	GEMEINSCHAFT	0	255060000000009	6246
41	4	4	5	34	SCHLEMMER	LECKERBISSEN		0	-1	-1
41	4	4	6	12	THEORIE	AUSNAHME		0	-1	-1
41	4	4	7	7	HIMMEL	FIRMAMENT	RELIGION	0	404629999999981	6367
41	4	4	8	36	POLIZIST	WACHE	WACHE	1	241289999999991	3687
41	4	4	9	35	FAHNE	EROBERUNG	EROBERUNG	1	475960000000009	10751
41	4	4	10	31	MERKMAL	DETAIL	DETAIL	1	217560000000009	3575
41	4	4	11	33	BEGABUNG	VERERBUNG	TALENT	0	352779999999981	5091
41	4	4	12	21	DIAMANT	GOLD		0	105326000000001	18610
41	4	4	13	30	MUSIKER	AKKORDEON	BÜHNE	0	874310000000009	9870
41	4	4	14	32	DIENER	HALTUNG	KÖNIG	0	112366000000001	14364
41	4	4	15	39	GESCHICHTE	ENTWICKLUNG		0	-1	-1
41	4	4	16	40	GENUSS	ZIGARRE		0	-1	-1
41	4	4	17	38	SAUERSTOFF	LUFT	LUFT	1	262060000000009	6887
41	4	4	18	16	ERFORSCHUNG	PATENT		0	975160000000009	18181
41	4	4	19	14	ERGÄNZUNG	ZUSATZ	VERVOLLSTÄNDIGUNG	0	145536000000001	18769
41	4	4	20	23	GEDICHT	LIEBE	LIEBE	1	219979999999981	7409
41	4	4	21	37	ANGST	SCHLANGE		0	-1	-1
41	4	4	22	22	ZIMMER	ECKE		0	-1	-1
41	4	4	23	5	MÖNCH	NONNE	NONNE	1	207960000000009	3287
41	4	4	24	18	BESESSENHEIT	TEUFEL	OBSESSION	0	975160000000009	12617
41	4	4	25	20	ANDEUTUNG	VERDACHT		0	-1	-1
41	4	4	26	19	BETRAG	WECHSEL		0	-1	-1
41	4	4	27	15	MOOR	SUMPF		0	-1	-1
41	4	4	28	10	ZIEL	RICHTUNG	WEG	0	775720000000019	8919
41	4	4	29	4	ANGEBOT	MARKT	WERBUNG	0	390160000000009	5899
41	4	4	30	27	VERRAT	TREUE		0	-1	-1
41	4	4	31	28	GÖTTIN	GEBET	BETEN	0	589489999999991	9529
41	4	4	32	29	ANFÜHRER	CHEF	CHEF	1	199570000000019	2901
41	4	4	33	6	STIRN	KINN	KINN	1	181579999999981	2727
41	4	4	34	9	LAUNE	HUMOR	GEFÜHL	0	593579999999981	7495
41	4	4	35	3	SALAT	GARTEN	GARTEN	1	286339999999991	3975
41	4	4	36	17	KLIPPE	ABGRUND	ABGRUND	1	811729999999981	10397
41	4	4	37	26	DICKICHT	WALD	WALD	1	221760000000009	3025
41	4	4	38	11	AUFGABE	ERLEDIGUNG		0	-1	-1
41	4	4	39	8	GLÜCK	ZUFALL		0	-1	-1
41	4	4	40	13	NAGEL	METALL	STAHL	0	194360000000009	7127
41	5	5	1	3	BRÜCKE	SAN FRANCISCO	SAN FRANCISCO	1	871390000000037	13850
41	5	5	2	27	SCHAUSPIEL	BÜHNE	DRAMA	0	343190000000037	14916
41	5	5	3	40	FLOTTE	DECK		0	139147000000002	20001
41	5	5	4	8	HEFT	NOTE		0	-1	-1
41	5	5	5	5	ORCHESTER	KONZERT	KONZERT	1	215179999999981	7072
41	5	5	6	13	GESICHT	MASKE		0	-1	-1
41	5	5	7	20	RIESE	SCHRITT		0	-1	-1
41	5	5	8	32	FABRIK	PRODUKTION	MASCHINE	0	125757999999998	14344
41	5	5	9	33	REPTIL	ECHSE	ECHSE	1	2340	3648
41	5	5	10	21	BÜNDNIS	PAKT	ALLIANZ	0	411990000000037	15320
41	5	5	11	35	GETREIDE	DINKEL		0	-1	-1
41	5	5	12	29	PINSEL	LEINWAND	LEINWAN	1	851290000000037	20002
41	5	5	13	12	FLOCKEN	SCHNEE	SCHNEE	1	181799999999814	4022
41	5	5	14	24	INFEKTION	SCHMERZEN	VIRUS	0	262390000000037	6224
41	5	5	15	36	STRASSE	TEER		0	-1	-1
41	5	5	16	28	STIFT	KAPPE	KAPPE	1	191979999999981	3504
41	5	5	17	31	AUFTRAG	ARBEIT	ARBEIT	1	537590000000037	6844
41	5	5	18	15	TROPEN	AMAZONAS	REGEN	0	404290000000037	5083
41	5	5	19	37	WEBER	KAMM		0	-1	-1
41	5	5	20	10	INSTRUMENT	OBOE	OBOE	1	156779999999981	2916
41	5	5	21	1	KRUG	BIER		0	-1	-1
41	5	5	22	38	FAHRZEUG	KETTE		0	-1	-1
41	5	5	23	18	BAHNHOF	KIOSK		0	-1	-1
41	5	5	24	30	HEER	INFANTERIE		0	-1	-1
41	5	5	25	39	VERLETZUNG	SCHORF	WUNDE	0	227079999999981	8735
41	5	5	26	2	GELENK	KEULE		0	-1	-1
41	5	5	27	23	ZÜGEL	WENDE	PFERD	0	246379999999981	4072
41	5	5	28	11	MÖBEL	LEHNE		0	-1	-1
41	5	5	29	9	KAUFHAUS	SCHAUFENSTER	SCHAUFENSTER	1	1986	4530
41	5	5	30	25	SPORT	SCHWEISS		0	-1	-1
41	5	5	31	14	ANGABE	ZEUGE		0	-1	-1
41	5	5	32	17	SCHIFF	DOCK	HECK	0	328470000000019	6841
41	5	5	33	16	REISE	KONTINENT	UNTERNEHMUNG	0	575090000000037	8591
41	5	5	34	26	FAHRRAD	PEDAL		0	-1	-1
41	5	5	35	34	EREIGNIS	FEST	ERLEBNIS	0	6247.5	8232
41	5	5	36	19	SCHULE	HOLZ	DOZENT	0	599179999999981	7577
41	5	5	37	6	GLAUBE	BIBEL	RELIGION	0	3334	7670
41	5	5	38	22	NATUR	PFLANZE	VOGEL	0	610390000000037	7339
41	5	5	39	7	AUFSTAND	REBELLION	REBELLION	1	494779999999981	7529
41	5	5	40	4	MAUER	BRÜSTUNG	BRÜST	0	695390000000037	8409
41	6	6	1	15	GEFÄNGNIS	VERGEHEN	STRAFE	0	663009999999963	8008
41	6	6	2	27	MUSEUM	ÄGYPTEN	AUSSTELLUNG	0	160689000000004	18005
41	6	6	3	11	SCHACH	TURM	TURM	1	147090000000037	4953
41	6	6	4	20	RINGE	BAUM	TANNE	0	558109999999963	7197
41	6	6	5	19	THEATER	REIHE	BÜHNE	0	134290000000037	2455
41	6	6	6	3	GEBIRGE	EDELWEISS	ELF	0	169039000000004	20006
41	6	6	7	30	BUCH	SCHRIFTSTELLER	SCHRIFTSTELLER	1	485999999996275	11833
41	6	6	8	33	LADEN	REKLAME	WARE	0	282240000000037	3720
41	6	6	9	8	FLUGZEUG	TOMATENSAFT	TOMATENSAFT	1	314670000000019	5871
41	6	6	10	37	STRAUSS	TULPEN	TULPEN	1	165490000000037	4399
41	6	6	11	40	RADIO	STIMME	STIMME	1	165490000000037	5591
41	6	6	12	9	HERD	FEUER	KOCH	0	260009999999963	5344
41	6	6	13	1	UFER	DAMM		0	-1	-1
41	6	6	14	34	MUSKEL	SEHNE	SEHNE	1	142390000000037	2632
41	6	6	15	12	ZEUS	HADES	HE	0	275959999999963	20001
41	6	6	16	16	NACHT	SCHEINWERFER		0	189900000000373	18110
41	6	6	17	13	VERORDNUNG	BESCHEID	BEHÖRDE	0	120660999999996	18343
41	6	6	18	6	DYNAMO	LICHT	LICHT	1	137379999999981	2821
41	6	6	19	31	ORKAN	WIRBEL	WIRBEL	1	164890000000037	2929
41	6	6	20	7	TONNE	REGEN		0	-1	-1
41	6	6	21	38	FISCH	SCHUPPEN		0	-1	-1
41	6	6	22	23	NÄHEN	KREUZSTICH	KREUZSTICH	1	263109999999963	9095
41	6	6	23	39	LABOR	PIPETTE	RATTE	0	638959999999963	7437
41	6	6	24	2	WEIN	BLUME		0	-1	-1
41	6	6	25	36	INSEKT	LIBELLE	LIBELLE	1	319109999999963	4871
41	6	6	26	35	KÜSTE	DÜNE		0	-1	-1
41	6	6	27	22	ENERGIE	ÖL	ÖL	1	364709999999963	4447
41	6	6	28	32	SCHMIED	HUFEISEN	METALL	0	103909000000004	11743
41	6	6	29	24	SPIELZEUG	PLASTIK	PLASTIK	1	191890000000037	5111
41	6	6	30	28	BIBLIOTHEK	SIGNATUR	VERLEIH	0	364690000000037	6319
41	6	6	31	5	EISENBAHN	SCHIENE	GLEISE	0	407090000000037	8023
41	6	6	32	18	KAMPF	SIEG	WAFFE	0	532390000000037	6751
41	6	6	33	21	ARZT	PRAXIS	PRAXIS	1	106469000000004	12167
41	6	6	34	25	AQUARELL	GALERIE	GALERIE	1	333259999999963	15579
41	6	6	35	4	WINTER	UNFALL		0	-1	-1
41	6	6	36	29	GRILLEN	SOMMER	SOMMER	1	1652.5	4168
41	6	6	37	17	REVOLVER	KALIBER		0	147659000000004	20001
41	6	6	38	10	TANNE	RINDE	RINDE	1	295590000000037	4900
41	6	6	39	26	KÜCHE	EIMER	HERD	0	217509999999963	3071
41	6	6	40	14	HOCHZEIT	ALTAR	EHE	0	132789000000004	14064
41	7	7	1	29	ALGEBRA	FUNKTION	MATHE	0	253209999999963	3908
41	7	7	2	27	LAWINE	FELSBLOCK	SCHNEE	0	297509999999963	4095
41	7	7	3	9	STEUER	UNTERSCHLAGUNG	ERKLÄRUNG	0	269520000000019	5559
41	7	7	4	37	MIKROSKOP	BAKTERIEN	BAKTERIEN	1	239109999999963	4071
41	7	7	5	19	UMWELT	GEFÄHRDUNG	GEFÄHRDUNG	1	338079999999981	6559
41	7	7	6	11	ÜBERBLICK	STANDPUNKT	ZUSAMMENFASSUNG	0	920709999999963	12071
41	7	7	7	4	WEISE	ART	ART	1	357520000000019	4665
41	7	7	8	35	HAUSSCHUHE	PFEIFE		0	-1	-1
41	7	7	9	40	ARGUMENT	ENTSCHEIDUNG		0	-1	-1
41	7	7	10	1	HERZLICHKEIT	GEHÄSSIGKEIT		0	-1	-1
41	7	7	11	32	ZERSTÖRUNG	AUSROTTUNG		0	-1	-1
41	7	7	12	28	ENTFÜHRUNG	AUSBEUTE	DROHUNG	0	335909999999963	7711
41	7	7	13	22	SCHLEIM	HAFER	HUSTEN	0	319859999999963	5023
41	7	7	14	26	ANTWORT	BEKENNTNIS	FRAGE	0	151120000000019	2771
41	7	7	15	15	SCHLAMM	HÜRDE		0	-1	-1
41	7	7	16	33	CHARME	HERZ	HER	0	671920000000019	20003
41	7	7	17	5	ZITRONE	ERDBEERE	ERDBEERE	1	432000000001863	4827
41	7	7	18	12	WHISKY	DUDELSACK	DUDELSACK	1	446859999999963	6719
41	7	7	19	14	PROFESSOR	HOCHSCHULE	HOCHSCHULE	1	1344	3175
41	7	7	20	17	VERSCHIEDENHEIT	GEGENTEIL	GLEICHHEIT	0	199109999999963	3855
41	7	7	21	23	SCHÄDEL	LEICHE	LEICHE	1	190929999999981	2655
41	7	7	22	25	METHODE	VERSUCH	TECHNIK	0	150070999999996	17903
41	7	7	23	39	ÄRGER	FEINDSELIGKEIT	FREUDE	0	621520000000019	7231
41	7	7	24	38	ZAUBERER	ENTHÜLLUNG	TRICK	0	303109999999963	19127
41	7	7	25	34	EMANZIPATION	GLEICHSTELLUNG	GLEICHSTELLUNG	1	265509999999963	5663
41	7	7	26	20	TINTE	BLEISTIFT	BLEI	0	227120000000019	3927
41	7	7	27	8	FIEBER	ERSCHÖPFUNG	SCHWÄCHE	0	653509999999963	14679
41	7	7	28	3	AUSBILDUNG	ZUKUNFT		0	-1	-1
41	7	7	29	16	FUSSKNÖCHEL	ARM	ARM	1	196529999999981	2605
41	7	7	30	6	HEKTAR	ZAUN	ZAUN	1	641520000000019	7647
41	7	7	31	18	STANGE	STOSS	STOSS	1	238309999999963	4755
41	7	7	32	30	DARBIETUNG	BEOBACHTUNG		0	-1	-1
41	7	7	33	13	ERFOLG	LEBENSLAUF	ZIEL	0	411729999999981	9229
41	7	7	34	2	KAMMER	GEKLAPPER		0	-1	-1
41	7	7	35	21	KRANKENWAGEN	NOTFALL	NOTFALL	1	217129999999981	5843
41	7	7	36	31	TODESKAMPF	LEBEN	ÜBERLEBEN	0	147219000000004	16407
41	7	7	37	36	VERMITTLUNG	INTERVIEW	V	0	199510999999996	20001
41	7	7	38	7	BOTSCHAFTER	NATIONALITÄT	NATIONALITÄT	1	189099999999627	5709
41	7	7	39	24	DOKTOR	KLINIK	KRANKENHAUS	0	215120000000019	5343
41	7	7	40	10	EIFERSUCHT	GRUND		0	-1	-1
41	8	8	1	11	REIZ	REAKTION	HUSTEN	0	448140000000037	5911
41	8	8	2	15	PLAKAT	HAMMER	WERBUNG	0	224469999999925	3687
41	8	8	3	29	SÄUGLING	WIEGE		0	-1	-1
41	8	8	4	1	WOHNUNG	HEIM		0	-1	-1
41	8	8	5	30	STRAND	VERGNÜGEN	SAND	0	323940000000037	4071
41	8	8	6	26	ADMIRAL	WAFFENRUHE	WEHRMACHT	0	993319999999925	11831
41	8	8	7	21	ERMÜDUNG	KREISLAUF		0	-1	-1
41	8	8	8	38	PFEFFER	BUTTER	GEWÜRZ	0	558340000000037	7215
41	8	8	9	14	LÜGE	WAHRHEIT		0	-1	-1
41	8	8	10	5	JUNGFRAU	SCHLEIER		0	114994000000004	20009
41	8	8	11	13	BÜSTENHALTER	BUSEN	BUSEN	1	105199999999255	3449
41	8	8	12	25	STIMMUNG	ATMOSPHÄRE	LAUNE	0	211959999999963	3383
41	8	8	13	10	IRRTUM	MISSVERSTÄNDNIS		0	832740000000037	12145
41	8	8	14	36	LEERE	DUMPFHEIT	HOHL	0	328619999999925	4566
41	8	8	15	12	ABFALL	SCHMUTZ	GESTANK	0	991919999999925	12215
41	8	8	16	32	MÜNDIGKEIT	ABHÄNGIGKEIT		0	-1	-1
41	8	8	17	6	DICHTER	ZITAT		0	-1	-1
41	8	8	18	19	LERCHE	FRÖHLICHKEIT		0	-1	-1
41	8	8	19	23	ÄRA	ZEITALTER	PHASE	0	295919999999925	4857
41	8	8	20	18	BLASE	BAUCH	BAUCH	1	219719999999925	3149
41	8	8	21	27	ERFAHRUNG	UNWISSENHEIT	WISSEN	0	330340000000037	6031
41	8	8	22	22	BEGINN	FOLGE	FORT	0	432719999999925	9439
41	8	8	23	20	FLEISCH	RAUBTIER	TIER	0	120774000000004	18183
41	8	8	24	35	LEICHTIGKEIT	SCHWERKRAFT	SCHWIERIGKEIT	0	935140000000037	13943
41	8	8	25	4	TRANSPORT	LAGER		0	-1	-1
41	8	8	26	24	SOZIALIST	PAROLE		0	-1	-1
41	8	8	27	8	FAMILIE	MUTTER	MUTTER	1	159140000000037	3295
41	8	8	28	34	ENTSPANNUNG	BEDROHUNG		0	-1	-1
41	8	8	29	17	THEMA	INTERESSE		0	-1	-1
41	8	8	30	28	SCHATTEN	EXISTENZ		0	-1	-1
41	8	8	31	37	FISCHER	MEER		0	-1	-1
41	8	8	32	2	GELEGENHEIT	LIEBSCHAFT	MÖGLICHKEIT	0	257540000000037	4615
41	8	8	33	9	BEMÜHUNGEN	ANSTRENGUNG	ANSTRENGUNGEN	1	184030000000075	5351
41	8	8	34	31	VERWALTUNG	GENEHMIGUNG	BEHÖRDE	0	7311	9415
41	8	8	35	40	GESTALTUNG	LANDSCHAFT		0	-1	-1
41	8	8	36	16	PERSON	SCHADEN		0	-1	-1
41	8	8	37	39	RÄUBER	DIEBSTAHL	DIEBSTAHL	1	148519999999925	3733
41	8	8	38	7	FENSTER	BEWOHNER		0	-1	-1
41	8	8	39	3	GABEL	SOSSE		0	-1	-1
41	8	8	40	33	GETRÄNK	SCHAUM		0	-1	-1
