## Supplementary material for "Vast amounts of encoded items nullify but do not reverse the effect of sleep on declarative memory": Dataset: PAL_41_1_3.xlsx

### Sheet: Tabelle1
VP_Nr(str)	Block(str)	VersioN(str)	counter(str)	pair_code(str)	cue(str)	correct_answer(str)	answer(str)	accuracy(str)	reactiontime1(str)	reactiontime2(str)
41	1	1	1	11	GEHIRN	BEWUSSTSEIN		0	-1	-1			Händig übertragen (ohne Presentation)
41	1	1	2	23	SÄNGER	KÜNSTLER		0	-1	-1
41	1	1	3	17	STAUB	SAUBERKEIT	DRECK	0	6933.6	8901
41	1	1	4	24	BEDÜRFNIS	WERBUNG		0	-1	-1
41	1	1	5	38	FÄHIGKEIT	VERANLAGUNG	ERBGUT	0	4501.7	7358
41	1	1	6	18	TRINKSPRUCH	SPRICHWORT	SPRICHWORT	1	2166.5	4489
41	1	1	7	22	LÖSUNG	PROBLEM	PROBLEM	1	140960000000001	3852
41	1	1	8	16	VOGEL	KATZE	NATUR	0	3791.7	5567
41	1	1	9	31	NÄSSE	GEWITTER		0	-1	-1
41	1	1	10	19	ERDE	STEIN	STEIN	1	3831.5	5487
41	1	1	11	33	RÜSTUNG	ANGRIFF	KAMPF	0	6412.5	11391
41	1	1	12	21	DEMOKRATIE	SYSTEM	SYSTEM	1	1415.7	2888
41	1	1	13	7	ZEITUNG	DRUCK	JOURNALIST	0	17470.5	20001
41	1	1	14	3	STILLE	EINSAMKEIT		0	-1	-1
41	1	1	15	8	BARGELD	WERT	WERT	1	219229999999999	3304
41	1	1	16	1	PELZ	FUCHS	FUCHS	1	1183.5	2199
41	1	1	17	27	GRUNDRECHT	VERFASSUNG	MEINUNGSFREIHEIT	0	1847.5	5783
41	1	1	18	9	FORM	KREIS	KUGEL	0	307170000000001	4400
41	1	1	19	37	ANEKDOTE	WITZ	WITZ	1	5726.5	7839
41	1	1	20	28	URHEBER	KAUSALITÄT	ERFINDER	0	1798.5	7809
41	1	1	21	10	ABSPRACHE	VERTRAG	ALLIANZ	0	2812.5	6511
41	1	1	22	15	BECHER	KAFFEE	KAFFEE	1	158070000000001	3260
41	1	1	23	30	BEGRIFF	BEDEUTUNG		0	-1	-1
41	1	1	24	12	NUTZEN	KOSTEN	KOSTEN	1	119970000000001	2367
41	1	1	25	26	SKLAVE	KÖNIG	KÖNIG	1	567970000000001	7783
41	1	1	26	25	SPASS	FEIER	FREUDE	0	1919.5	2935
41	1	1	27	35	FIGUR	BRETT		0	-1	-1
41	1	1	28	2	MASCHINE	APPARAT	FABRIK	0	186370000000001	3072
41	1	1	29	34	EMPFEHLUNG	RAT	RAT	1	159070000000001	2222
41	1	1	30	6	CHAOS	STRUKTUR	STRUKTUR	1	196770000000001	6799
41	1	1	31	36	RÜCKSCHRITT	VERGANGENHEIT	FORTSCHRITT	0	6103.5	9087
41	1	1	32	14	STERN	WEIHNACHTEN	NACHT	0	8999.5	12623
41	1	1	33	29	MANGEL	VERZICHT		0	-1	-1
41	1	1	34	40	PUPPE	KIND	KIND	1	139170000000001	2455
41	1	1	35	13	KUGEL	QUADRAT	RECHTECK	0	1673.5	3500
41	1	1	36	4	STURM	WINDHAUCH	GEWITTER	0	4308.5	6012
41	1	1	37	32	EINGEBUNG	IDEE		0	-1	-1
41	1	1	38	39	SCHAMGEFÜHL	KÖRPER	MITGEFÜHL	0	6559.5	9895
41	1	1	39	20	INFORMATION	INHALT		0	-1	-1
41	1	1	40	5	BERUF	ANERKENNUNG		0	-1	-1
41	2	2	1	9	GESPENST	ERSCHEINUNG	UNHE	0	10713.7	20001
41	2	2	2	33	ERLÖSUNG	HIMMELREICH		0	2016-05-15	10127
41	2	2	3	20	BEGRÜSSUNG	FREUNDLICHKEIT	VERABSCHIEDUNG	0	267980000000005	5874
41	2	2	4	26	FRAGE	EINWAND	ANTWORT	0	260569999999995	3950
41	2	2	5	29	TAL	WIESE		0	-1	-1
41	2	2	6	11	EHE	VERLOBUNG	VERLOBUNG	1	146369999999995	4263
41	2	2	7	25	DISZIPLIN	GEHORSAM		0	-1	-1
41	2	2	8	6	ZUWACHS	FORTSCHRITT	BABY	0	1675.5	2595
41	2	2	9	24	GNADE	BARMHERZIGKEIT	ERBARMEN	0	376769999999995	5574
41	2	2	10	40	POSTKUTSCHE	PFERD	BRIEF	0	1406.5	2688
41	2	2	11	18	SCHMETTERLING	BLÜTE	NATUR	0	395169999999995	9047
41	2	2	12	35	ANFORDERUNG	SCHWIERIGKEIT		0	-1	-1
41	2	2	13	10	ILLUSION	WAHRNEHMUNG	ZAUBERER	0	507169999999995	8055
41	2	2	14	27	SCHICKSAL	IRONIE	KARMA	0	368789999999991	4376
41	2	2	15	28	UHR	KIRCHE	ZEIT	0	194369999999995	2511
41	2	2	16	32	TRAUM	WIRKLICHKEIT	UNTERBEWUSSTSEIN	0	627189999999991	10647
41	2	2	17	39	FASS	KELLER	BIER	0	135169999999995	1880
41	2	2	18	1	BLICK	PERSPEKTIVE	KONTAKT	0	408539999999991	5439
41	2	2	19	37	DÄMMERUNG	MORGENGRAUEN	TAG	0	146080000000005	13309
41	2	2	20	13	TIER	FROSCH	FROSCH	1	268989999999991	3689
41	2	2	21	31	HÄRTE	KRAFT		0	884769999999995	10487
41	2	2	22	3	VERLUST	ABNAHME	GEWINN	0	695969999999995	8191
41	2	2	23	7	GRAS	VIEH	VIEH	1	283939999999991	8023
41	2	2	24	17	VERSCHLEIERUNG	KOPFTUCH	KOPFTUCH	1	171969999999995	4168
41	2	2	25	21	ANSTAND	SITTE	SITTE	1	172310000000009	2509
41	2	2	26	38	NEFFE	GROSSMUTTER	GROSSMUTTER	1	167269999999995	7199
41	2	2	27	4	KRITIK	ZWEIFEL	BEMERKUNG	0	105048999999999	12040
41	2	2	28	22	MACHT	HERRSCHER	KAMPF	0	651169999999995	14288
41	2	2	29	19	GEISEL	GEFANGENER	DIENER	0	443139999999991	9839
41	2	2	30	16	KRITERIUM	AUSWAHL	VORAUSSETZUNG	0	866269999999995	11361
41	2	2	31	23	BUNGALOW	SIEDLUNG		0	-1	-1
41	2	2	32	8	BERG	HÜTTE		0	-1	-1
41	2	2	33	14	HAUT	BLUT	BLUT	1	454389999999991	5375
41	2	2	34	36	AUSWERTUNG	ERGEBNIS	ERGEBNIS	1	162860000000009	3122
41	2	2	35	30	SPRACHE	AKUSTIK	AKUSTIK	1	144489999999991	3125
41	2	2	36	15	SEEGANG	DAMPFER		0	463989999999991	12404
41	2	2	37	2	MALER	PIANIST	KUNST	0	1579.5	2553
41	2	2	38	34	PRÜFUNG	MISSERFOLG	NOTE	0	234169999999995	3007
41	2	2	39	12	KOMÖDIE	DRAMA	DRAMA	1	295819999999995	3831
41	2	2	40	5	FREUND	VERTRAUEN	VERTRAUEN	1	433589999999991	6271
41	3	3	1	23	ARMUT	ELEND	REICHTUM	0	2410	8346
41	3	3	2	31	VERGLEICH	GLEICHNIS	KOMPROMISS	0	5800	9739
41	3	3	3	36	JUNGE	MÄDCHEN	SCHWIMMBAD	0	160379999999981	14129
41	3	3	4	38	DEFINITION	KONZEPT	ERKLÄRUNG	0	196179999999981	3850
41	3	3	5	20	LARVE	RAUPE	RAUPE	1	137579999999981	2419
41	3	3	6	15	PAPIER	BRIEF	FORMBLATT	0	8188	13988
41	3	3	7	7	NORM	MORAL	MODEL	0	9088	18752
41	3	3	8	17	GEIST	FLASCHE	VATERUNSER	0	721579999999981	9944
41	3	3	9	3	TÄUSCHUNG	ECHTHEIT	DROHUNG	0	222379999999981	8475
41	3	3	10	11	APFEL	PFIRSICH	PFIRSICH	1	1521	3393
41	3	3	11	24	RICHTER	GERECHTIGKEIT	URTEIL	0	144670000000019	2445
41	3	3	12	5	INDUSTRIE	BRANCHE	MASCHINE	0	730179999999981	17394
41	3	3	13	13	HELDENMUT	TAPFERKEIT		0	-1	-1
41	3	3	14	26	BEWEIS	TATSACHE	TATSACHE	1	217529999999981	4130
41	3	3	15	2	VULKAN	EXPLOSION	LAVA	0	522179999999981	12990
41	3	3	16	19	GESUNDHEIT	IMPFUNG	KRANKHEIT	0	647939999999991	8024
41	3	3	17	22	ZEIT	URSPRUNG		0	-1	-1
41	3	3	18	9	ANSICHT	MEINUNG	BLICKWINKEL	0	932779999999981	12386
41	3	3	19	16	GEBÄUDE	HOTEL	HOCHHAUS	0	4118	5374
41	3	3	20	18	GEDÄCHTNIS	ELEFANT	STUDIE	0	809610000000009	9306
41	3	3	21	25	ZWIELICHT	UNTERWELT	MAFIA	0	9302	10270
41	3	3	22	32	CHANCE	BEGEGNUNG	GELEGENHEIT	0	1555	3649
41	3	3	23	27	ALKOHOL	OPIUM	DROGEN	0	131779999999981	2250
41	3	3	24	14	FORDERUNG	GEHALT	GEHALT	1	560279999999981	6691
41	3	3	25	1	GIFT	MORD	MORD	1	139979999999981	2688
41	3	3	26	37	WOLLE	KLEIDUNG	PULLOVER	0	1408	3304
41	3	3	27	4	STUHL	SESSEL	SESSEL	1	1184	2696
41	3	3	28	6	BESITZ	ANTEIL	EIGENTUM	0	118389999999991	2416
41	3	3	29	28	SEGEN	SCHÖPFER	HIMMEL	0	6768	9872
41	3	3	30	33	AUTO	PRESTIGE	FAHRZEUG	0	996789999999991	11976
41	3	3	31	21	STOLZ	RUHM		0	-1	-1
41	3	3	32	40	PLAN	GROSSSTADT	STADT	0	617589999999991	11264
41	3	3	33	30	TAT	ABSICHT		0	-1	-1
41	3	3	34	39	GESCHREI	PANIK	ANGST	0	643929999999981	8760
41	3	3	35	34	ERDGESCHOSS	DACHBODEN		0	-1	-1
41	3	3	36	8	MEINEID	EHRENHAFTIGKEIT	LÜGE	0	3928	4688
41	3	3	37	12	DAMPF	LOKOMOTIVE	LOKOMOTIVE	1	158389999999991	5944
41	3	3	38	10	LEIDENSCHAFT	KUSS	FREUNDIN	0	347989999999991	5214
41	3	3	39	29	PUDDING	SÜSSIGKEITEN	SÜSSES	0	1321	4345
41	3	3	40	35	PROFIL	QUERSCHNITT		0	-1	-1
41	4	4	1	36	POLIZIST	WACHE	WACHE	1	191410000000009	2786
41	4	4	2	23	GEDICHT	LIEBE	LIEBE	1	651110000000009	7383
41	4	4	3	33	BEGABUNG	VERERBUNG	TALENT	0	156339999999991	3647
41	4	4	4	14	ERGÄNZUNG	ZUSATZ	ANHANG	0	499110000000009	5943
41	4	4	5	25	BETTLER	UNGLÜCK	OBDACHLOSER	0	145889999999991	5897
41	4	4	6	26	DICKICHT	WALD	WALD	1	1581	2249
41	4	4	7	28	GÖTTIN	GEBET	BETEN	0	340410000000009	4540
41	4	4	8	19	BETRAG	WECHSEL		0	603120000000019	8495
41	4	4	9	31	MERKMAL	DETAIL	DETAIL	1	243920000000019	4927
41	4	4	10	9	LAUNE	HUMOR		0	-1	-1
41	4	4	11	20	ANDEUTUNG	VERDACHT	KONFRONTATION	0	826060000000009	11150
41	4	4	12	3	SALAT	GARTEN	GARTEN	1	236320000000019	3455
41	4	4	13	12	THEORIE	AUSNAHME	EVOLUTION	0	113558999999999	13389
41	4	4	14	38	SAUERSTOFF	LUFT	LUFT	1	3194	3934
41	4	4	15	39	GESCHICHTE	ENTWICKLUNG		0	-1	-1
41	4	4	16	2	SCHÜLER	DOZENT	NOTE	0	231679999999981	6175
41	4	4	17	8	GLÜCK	ZUFALL		0	-1	-1
41	4	4	18	29	ANFÜHRER	CHEF	CHEF	1	115920000000019	1944
41	4	4	19	6	STIRN	KINN	KINN	1	125420000000019	2150
41	4	4	20	22	ZIMMER	ECKE		0	-1	-1
41	4	4	21	18	BESESSENHEIT	TEUFEL		0	-1	-1
41	4	4	22	30	MUSIKER	AKKORDEON	INTRUMENT	0	411639999999991	6911
41	4	4	23	10	ZIEL	RICHTUNG		0	-1	-1
41	4	4	24	16	ERFORSCHUNG	PATENT	STUDIE	0	233770000000019	11295
41	4	4	25	13	NAGEL	METALL	STAHL	0	200589999999991	3408
41	4	4	26	37	ANGST	SCHLANGE		0	-1	-1
41	4	4	27	15	MOOR	SUMPF	SUMPF	1	1914.5	3576
41	4	4	28	40	GENUSS	ZIGARRE	ESSEN	0	5680	6987
41	4	4	29	1	GRUPPE	VERSAMMLUNG	GEMEINSCHAFT	0	1844	4284
41	4	4	30	32	DIENER	HALTUNG	GEFANGENER	0	2695	5847
41	4	4	31	17	KLIPPE	ABGRUND	ABGRUND	1	188789999999991	3504
41	4	4	32	21	DIAMANT	GOLD		0	-1	-1
41	4	4	33	7	HIMMEL	FIRMAMENT	TOD	0	3480	6936
41	4	4	34	4	ANGEBOT	MARKT	NACHFRAGE	0	246320000000019	4287
41	4	4	35	34	SCHLEMMER	LECKERBISSEN		0	-1	-1
41	4	4	36	5	MÖNCH	NONNE	NONNE	1	140789999999991	2488
41	4	4	37	35	FAHNE	EROBERUNG	EROBERUNG	1	2952	9112
41	4	4	38	24	LABYRINTH	SUCHE	SUCHE	1	191120000000019	2959
41	4	4	39	27	VERRAT	TREUE		0	-1	-1
41	4	4	40	11	AUFGABE	ERLEDIGUNG		0	-1	-1
41	5	5	1	19	SCHULE	HOLZ	REKTOR	0	109695999999996	12801
41	5	5	2	26	FAHRRAD	PEDAL	PEDAL	1	506309999999963	6135
41	5	5	3	15	TROPEN	AMAZONAS	REGEN	0	354329999999981	4450
41	5	5	4	10	INSTRUMENT	OBOE	OBOE	1	158029999999981	2500
41	5	5	5	33	REPTIL	ECHSE	ECHSE	1	220070000000019	3247
41	5	5	6	1	KRUG	BIER	BIER	1	127929999999981	1900
41	5	5	7	13	GESICHT	MASKE	KNOCHEN	0	624229999999981	9082
41	5	5	8	21	BÜNDNIS	PAKT	ALLIANZ	0	200709999999963	3407
41	5	5	9	17	SCHIFF	DOCK	BRUCH	0	271929999999981	3879
41	5	5	10	35	GETREIDE	DINKEL	GERSTE	0	507129999999981	6988
41	5	5	11	40	FLOTTE	DECK	RUMPF	0	541229999999981	6978
41	5	5	12	2	GELENK	KEULE		0	-1	-1
41	5	5	13	24	INFEKTION	SCHMERZEN	ERREGER	0	243429999999981	4189
41	5	5	14	12	FLOCKEN	SCHNEE	SCHNEE	1	165109999999963	2598
41	5	5	15	6	GLAUBE	BIBEL	RELIGION	0	390290000000037	5751
41	5	5	16	27	SCHAUSPIEL	BÜHNE	DRAMA	0	5701	6791
41	5	5	17	31	AUFTRAG	ARBEIT	ARBEIT	1	182240000000037	2686
41	5	5	18	5	ORCHESTER	KONZERT	KONZERT	1	184009999999963	3232
41	5	5	19	30	HEER	INFANTERIE		0	-1	-1
41	5	5	20	28	STIFT	KAPPE	KAPPE	1	151909999999963	2607
41	5	5	21	9	KAUFHAUS	SCHAUFENSTER	SCHAUFENSTER	1	118329999999981	3215
41	5	5	22	14	ANGABE	ZEUGE		0	-1	-1
41	5	5	23	34	EREIGNIS	FEST	GESCHEHEN	0	378309999999963	5679
41	5	5	24	3	BRÜCKE	SAN FRANCISCO	SAN FRANCISCO	1	130209999999963	6319
41	5	5	25	37	WEBER	KAMM		0	-1	-1
41	5	5	26	39	VERLETZUNG	SCHORF	WUNDE	0	189129999999981	2623
41	5	5	27	32	FABRIK	PRODUKTION	GELÄNDE	0	277529999999981	3983
41	5	5	28	4	MAUER	BRÜSTUNG	BRÜSTUNG	1	234320000000019	4943
41	5	5	29	38	FAHRZEUG	KETTE		0	-1	-1
41	5	5	30	18	BAHNHOF	KIOSK		0	-1	-1
41	5	5	31	25	SPORT	SCHWEISS	SCHWITZEN	0	217020000000019	4699
41	5	5	32	23	ZÜGEL	WENDE		0	-1	-1
41	5	5	33	22	NATUR	PFLANZE	VOGEL	0	295629999999981	6532
41	5	5	34	29	PINSEL	LEINWAND	KUNST	0	295120000000019	5535
41	5	5	35	8	HEFT	NOTE	PAPIER	0	937529999999981	11271
41	5	5	36	16	REISE	KONTINENT	URLAUB	0	177420000000019	4799
41	5	5	37	11	MÖBEL	LEHNE		0	-1	-1
41	5	5	38	7	AUFSTAND	REBELLION	REBELLION	1	286020000000019	4564
41	5	5	39	20	RIESE	SCHRITT		0	-1	-1
41	5	5	40	36	STRASSE	TEER		0	-1	-1
41	6	6	1	36	INSEKT	LIBELLE	KÄFER	0	5516	7416
41	6	6	2	39	LABOR	PIPETTE	VERSUCH	0	281190000000037	4198
41	6	6	3	8	FLUGZEUG	TOMATENSAFT	TOMATENSAFT	1	155170000000019	3992
41	6	6	4	17	REVOLVER	KALIBER	LAUF	0	2887.5	4519
41	6	6	5	24	SPIELZEUG	PLASTIK	PLASTIK	1	214890000000037	3623
41	6	6	6	28	BIBLIOTHEK	SIGNATUR	VERLEIH	0	179929999999981	3095
41	6	6	7	30	BUCH	SCHRIFTSTELLER	SCHRIFTSTELLER	1	1943.5	4786
41	6	6	8	16	NACHT	SCHEINWERFER	TAG	0	150929999999981	2061
41	6	6	9	1	UFER	DAMM	STRAND	0	410920000000019	5188
41	6	6	10	33	LADEN	REKLAME		0	-1	-1
41	6	6	11	32	SCHMIED	HUFEISEN	METALL	0	8849.5	11050
41	6	6	12	25	AQUARELL	GALERIE	KUNST	0	155509999999963	4566
41	6	6	13	7	TONNE	REGEN	MÜLL	0	376540000000037	5799
41	6	6	14	12	ZEUS	HADES	HEDEN	0	885340000000037	11271
41	6	6	15	20	RINGE	BAUM	TANNE	0	605309999999963	7903
41	6	6	16	40	RADIO	STIMME	STIMME	1	1399.5	2415
41	6	6	17	22	ENERGIE	ÖL	ÖL	1	1631.5	2151
41	6	6	18	18	KAMPF	SIEG		0	-1	-1
41	6	6	19	34	MUSKEL	SEHNE	SIEGER	0	113929999999981	2230
41	6	6	20	38	FISCH	SCHUPPEN		0	-1	-1
41	6	6	21	35	KÜSTE	DÜNE		0	-1	-1
41	6	6	22	2	WEIN	BLUME		0	-1	-1
41	6	6	23	3	GEBIRGE	EDELWEISS		0	-1	-1
41	6	6	24	23	NÄHEN	KREUZSTICH	KREUZSTICH	1	1319.5	5346
41	6	6	25	5	EISENBAHN	SCHIENE	GLEISE	0	729229999999981	9772
41	6	6	26	13	VERORDNUNG	BESCHEID	GESETZ	0	3935.5	5496
41	6	6	27	21	ARZT	PRAXIS	PRAXIS	1	135029999999981	3006
41	6	6	28	37	STRAUSS	TULPEN	TULPEN	1	1463.5	3122
41	6	6	29	26	KÜCHE	EIMER	HERD	0	1341	2180
41	6	6	30	27	MUSEUM	ÄGYPTEN	AUSSTELLUNG	0	2911.5	5679
41	6	6	31	9	HERD	FEUER	KOCH	0	207929999999981	5418
41	6	6	32	14	HOCHZEIT	ALTAR	FEIER	0	1963.5	3598
41	6	6	33	29	GRILLEN	SOMMER	SOMMER	1	127370000000019	2980
41	6	6	34	31	ORKAN	WIRBEL	WIRBEL	1	1351.5	2439
41	6	6	35	11	SCHACH	TURM	TURM	1	115929999999981	1808
41	6	6	36	15	GEFÄNGNIS	VERGEHEN		0	-1	-1
41	6	6	37	19	THEATER	REIHE	BÜHNE	0	1231.5	2158
41	6	6	38	10	TANNE	RINDE	RINDE	1	3424.5	5936
41	6	6	39	6	DYNAMO	LICHT	LICHT	1	1303.5	2103
41	6	6	40	4	WINTER	UNFALL		0	-1	-1
41	7	7	1	19	UMWELT	GEFÄHRDUNG	GEFÄHRDUNG	1	2396	6634
41	7	7	2	10	EIFERSUCHT	GRUND	TREUE	0	430740000000037	5179
41	7	7	3	21	KRANKENWAGEN	NOTFALL	NOTFALL	1	156759999999963	2959
41	7	7	4	40	ARGUMENT	ENTSCHEIDUNG		0	-1	-1
41	7	7	5	32	ZERSTÖRUNG	AUSROTTUNG		0	-1	-1
41	7	7	6	8	FIEBER	ERSCHÖPFUNG	SCHWÄCHE	0	158359999999963	9609
41	7	7	7	28	ENTFÜHRUNG	AUSBEUTE	DROHUNG	0	423379999999981	5373
41	7	7	8	20	TINTE	BLEISTIFT	BLEI	0	1867.5	2743
41	7	7	9	33	CHARME	HERZ	AUSSTRAHLUNG	0	899940000000037	11479
41	7	7	10	26	ANTWORT	BEKENNTNIS	FRAGE	0	1278	2063
41	7	7	11	2	KAMMER	GEKLAPPER		0	-1	-1
41	7	7	12	38	ZAUBERER	ENTHÜLLUNG	ILLUSION	0	253409999999963	9112
41	7	7	13	9	STEUER	UNTERSCHLAGUNG	STAAT	0	310359999999963	4591
41	7	7	14	24	DOKTOR	KLINIK	KRANKENHAUS	0	172440000000037	5447
41	7	7	15	31	TODESKAMPF	LEBEN	ÜBERLEBEN	0	367159999999963	6199
41	7	7	16	22	SCHLEIM	HAFER		0	-1	-1
41	7	7	17	11	ÜBERBLICK	STANDPUNKT	ZUSAMMENFASSUNG	0	205040000000037	5656
41	7	7	18	18	STANGE	STOSS		0	-1	-1
41	7	7	19	27	LAWINE	FELSBLOCK	SCHNEE	0	1607.5	2935
41	7	7	20	29	ALGEBRA	FUNKTION	MATHE	0	1375.5	2199
41	7	7	21	23	SCHÄDEL	LEICHE	LEICHE	1	3031.5	3914
41	7	7	22	30	DARBIETUNG	BEOBACHTUNG		0	-1	-1
41	7	7	23	25	METHODE	VERSUCH	ART	0	131315999999996	13955
41	7	7	24	15	SCHLAMM	HÜRDE		0	-1	-1
41	7	7	25	3	AUSBILDUNG	ZUKUNFT		0	-1	-1
41	7	7	26	4	WEISE	ART	ALT	0	473370000000019	5238
41	7	7	27	36	VERMITTLUNG	INTERVIEW		0	-1	-1
41	7	7	28	16	FUSSKNÖCHEL	ARM	ARM	1	2050.5	2618
41	7	7	29	14	PROFESSOR	HOCHSCHULE	HOCHSCHULE	1	115159999999963	3151
41	7	7	30	7	BOTSCHAFTER	NATIONALITÄT	NATION	0	315879999999981	4898
41	7	7	31	6	HEKTAR	ZAUN	GRENZZAUN	0	6340.5	13829
41	7	7	32	35	HAUSSCHUHE	PFEIFE		0	-1	-1
41	7	7	33	13	ERFOLG	LEBENSLAUF	WETTKAMPF	0	759129999999981	9727
41	7	7	34	17	VERSCHIEDENHEIT	GEGENTEIL	GLEICHHEIT	0	1391.5	2911
41	7	7	35	39	ÄRGER	FEINDSELIGKEIT		0	-1	-1
41	7	7	36	1	HERZLICHKEIT	GEHÄSSIGKEIT	WILLKOMMEN	0	205559999999963	4759
41	7	7	37	12	WHISKY	DUDELSACK	DUDELSACK	1	3287.5	5087
41	7	7	38	34	EMANZIPATION	GLEICHSTELLUNG	GLEICHBERECHTIGUNG	0	2318	5607
41	7	7	39	5	ZITRONE	ERDBEERE	ERDBEERE	1	154359999999963	3431
41	7	7	40	37	MIKROSKOP	BAKTERIEN	BAKTERIE	1	1543.5	3175
41	8	8	1	38	PFEFFER	BUTTER	MARINADE	0	350480000000075	6320
41	8	8	2	2	GELEGENHEIT	LIEBSCHAFT	MÖGLICHKEIT	0	231980000000075	4543
41	8	8	3	4	TRANSPORT	LAGER		0	-1	-1
41	8	8	4	34	ENTSPANNUNG	BEDROHUNG		0	-1	-1
41	8	8	5	20	FLEISCH	RAUBTIER	FISCH	0	162940000000037	4807
41	8	8	6	40	GESTALTUNG	LANDSCHAFT		0	-1	-1
41	8	8	7	11	REIZ	REAKTION	HUSTEN	0	319980000000075	4263
41	8	8	8	29	SÄUGLING	WIEGE	NAHRUNG	0	298359999999963	4311
41	8	8	9	6	DICHTER	ZITAT	POESIE	0	212669999999925	14695
41	8	8	10	28	SCHATTEN	EXISTENZ	DUNKELHEIT	0	890380000000075	10607
41	8	8	11	24	SOZIALIST	PAROLE	KAPITALISMUS	0	797580000000075	11623
41	8	8	12	12	ABFALL	SCHMUTZ	MÜLL	0	283680000000075	3999
41	8	8	13	23	ÄRA	ZEITALTER	PHASE	0	155980000000075	2487
41	8	8	14	17	THEMA	INTERESSE		0	-1	-1
41	8	8	15	16	PERSON	SCHADEN		0	520790000000037	6227
41	8	8	16	26	ADMIRAL	WAFFENRUHE	MILITÄR	0	347580000000075	5299
41	8	8	17	21	ERMÜDUNG	KREISLAUF	SCHLAF	0	463980000000075	5423
41	8	8	18	32	MÜNDIGKEIT	ABHÄNGIGKEIT	VOLLJÄHRIGKEIT	0	219980000000075	5015
41	8	8	19	7	FENSTER	BEWOHNER	GLAS	0	194380000000075	2539
41	8	8	20	19	LERCHE	FRÖHLICHKEIT		0	-1	-1
41	8	8	21	3	GABEL	SOSSE		0	-1	-1
41	8	8	22	27	ERFAHRUNG	UNWISSENHEIT		0	-1	-1
41	8	8	23	39	RÄUBER	DIEBSTAHL	DIEBSTAHL	1	118380000000075	2935
41	8	8	24	33	GETRÄNK	SCHAUM		0	-1	-1
41	8	8	25	37	FISCHER	MEER	BOOT	0	948780000000075	10383
41	8	8	26	10	IRRTUM	MISSVERSTÄNDNIS		0	-1	-1
41	8	8	27	13	BÜSTENHALTER	BUSEN	BUSEN	1	130140000000037	2135
41	8	8	28	15	PLAKAT	HAMMER	WERBUNG	0	163159999999963	3071
41	8	8	29	5	JUNGFRAU	SCHLEIER	MARIA	0	845440000000037	9825
41	8	8	30	22	BEGINN	FOLGE	FORT	0	162980000000075	5029
41	8	8	31	1	WOHNUNG	HEIM		0	-1	-1
41	8	8	32	8	FAMILIE	MUTTER	MUTTER	1	139159999999963	2515
41	8	8	33	14	LÜGE	WAHRHEIT	WAHRHEIT	1	150459999999963	3283
41	8	8	34	25	STIMMUNG	ATMOSPHÄRE	LAUNE	0	167819999999925	2415
41	8	8	35	35	LEICHTIGKEIT	SCHWERKRAFT	SCHWIERIGKEIT	0	575180000000075	8871
41	8	8	36	9	BEMÜHUNGEN	ANSTRENGUNG	ANSTRENGUNGEN	1	161559999999963	5097
41	8	8	37	18	BLASE	BAUCH	BAUCH	1	186159999999963	3261
41	8	8	38	30	STRAND	VERGNÜGEN	MEER	0	239159999999963	3287
41	8	8	39	36	LEERE	DUMPFHEIT	HOHL	0	184240000000037	5670
41	8	8	40	31	VERWALTUNG	GENEHMIGUNG	BEHÖRDE	0	136136999999993	15391
