## Supplementary material for "Vast amounts of encoded items nullify but do not reverse the effect of sleep on declarative memory": Dataset: PAL_41_2_2.xlsx

### Sheet: Tabelle1
VP_Nr	Block	VersioN	counter	pair_code	cue	correct_answer	answer	accuracy	reactiontime1	reactiontime2
41	1	9	1	8	ANHÄNGER	MEISTER		0	-1	-1
41	1	9	2	39	ABRECHNUNG	BANKIER		0	-1	-1
41	1	9	3	22	TAKT	HARFE		0	10520.5	20001
41	1	9	4	18	WELLE	FLUT		0	-1	-1
41	1	9	5	16	KRANKHEIT	SYMPTOM	ERREGER	0	3031.1	5167
41	1	9	6	20	KUMMER	TRAURIGKEIT	LIEBE	0	2719.1	3591
41	1	9	7	12	HALLE	TURNIER	FEIER	0	595989999999999	7419
41	1	9	8	31	ANREGUNG	BEISPIEL		0	-1	-1
41	1	9	9	30	ZUGEHÖRIGKEIT	GENERATION	VOLK	0	7969	9745
41	1	9	10	29	RHEUMATISMUS	IMMUNITÄT	KNOCHEN	0	8759.2	10223
41	1	9	11	6	BÜRGSCHAFT	VOLLMACHT	VOLLMACHT	1	248710000000001	4095
41	1	9	12	26	DUFT	GERUCH	GERUCH	1	672410000000001	9352
41	1	9	13	10	VORTRAG	REDNER	SPRECHER	0	2558	5134
41	1	9	14	24	GANGSTER	VERBRECHEN	WAFFE	0	7455	9144
41	1	9	15	36	VERZIERUNG	PALAST	PALAST	1	5039	11410
41	1	9	16	14	VERANSTALTUNG	ÖFFENTLICHKEIT		0	-1	-1
41	1	9	17	35	AUFPRALL	FALL	ABSTURZ	0	2211.5	9178
41	1	9	18	28	GEMÜT	HEITERKEIT	ZUSTAND	0	1967	3271
41	1	9	19	2	GEDULD	KONTROLLE		0	-1	-1
41	1	9	20	25	FINDIGKEIT	EINFALL		0	-1	-1
41	1	9	21	27	STRICK	SCHLINGE	KNOTEN	0	698129999999999	15528
41	1	9	22	19	VERBRENNUNG	PROZESSION	GRAD	0	281189999999999	3710
41	1	9	23	5	KAMERAD	OPFER		0	-1	-1
41	1	9	24	33	ÄHNLICHKEIT	WIEDERHOLUNG		0	-1	-1
41	1	9	25	1	INSTANZ	GESETZGEBUNG	RANG	0	5567	6679
41	1	9	26	11	GESCHOSS	PFEIL		0	-1	-1
41	1	9	27	17	SONATE	KLAVIER		0	-1	-1
41	1	9	28	4	TÜR	SCHRANK	KLINKE	0	153789999999999	3154
41	1	9	29	21	ORIENTIERUNG	AUSGANG	AUSGANG	1	562820000000001	7004
41	1	9	30	32	GLETSCHER	POL	EIS	0	221509999999998	2695
41	1	9	31	7	SPRÜHREGEN	FLUSS	FLUSS	1	385470000000001	5231
41	1	9	32	9	KOCHTOPF	BÜGELEISEN	WASSER	0	3407	4736
41	1	9	33	40	GESCHENK	UNDANK	GEBURTSTAG	0	804620000000001	10299
41	1	9	34	15	BÜCHEREI	VERLEIH	VERLEIH	1	2618	4018
41	1	9	35	13	SARG	GRAB		0	-1	-1
41	1	9	36	37	STUDIUM	WIRTSCHAFT	KLAUSUR	0	491979999999999	7318
41	1	9	37	34	REGEL	KOMBINATION	VERBOT	0	234220000000001	3359
41	1	9	38	3	GITTER	BESCHRÄNKUNG	NETZ	0	764309999999998	8499
41	1	9	39	23	TOTSCHLAG	BRUTALITÄT	SÜNDE	0	598570000000001	7170
41	1	9	40	38	SEILTÄNZER	SCHWERPUNKT		0	-1	-1
41	2	10	1	28	ANKÜNDIGUNG	EXAMEN		0	-1	-1
41	2	10	2	32	SCHIFFBRUCH	UNGLÜCKSFALL		0	12451.3	17347
41	2	10	3	5	ANZUG	BÖRSE	HOSE	0	276430000000005	4239
41	2	10	4	29	ZUSPITZUNG	PUNKT	ESKALATION	0	577530000000005	7647
41	2	10	5	25	PARADIES	MENSCH	MENSCH	1	4587	9375
41	2	10	6	30	PASSION	ORGASMUS	ORGASMUS	1	129416000000001	14959
41	2	10	7	6	ABSCHLUSS	PROJEKT	NOTE	0	430330000000005	4849
41	2	10	8	10	MAGEN	RESTAURANT		0	-1	-1
41	2	10	9	23	SCHNORCHEL	ATLANTIK	ATLANTIK	1	1555	4109
41	2	10	10	16	STRICH	SKIZZE	PUNKT	0	907110000000009	10727
41	2	10	11	38	REDAKTEUR	KORRESPONDENZ	ZEITUNG	0	222330000000005	3263
41	2	10	12	20	SPIRALE	FRUCHTBARKEIT	VERHÜTUNG	0	518330000000005	11647
41	2	10	13	17	KÄFER	RUINE		0	-1	-1
41	2	10	14	26	POLITIKER	ZUVERSICHT	VERSP	0	18767.3	20005
41	2	10	15	31	SAMT	STOFF	STOFF	1	137100000000093	3549
41	2	10	16	27	MONSTER	MUT		0	-1	-1
41	2	10	17	9	VOLK	GEMEINDE	GEMEINSCHAFT	0	373030000000005	6459
41	2	10	18	7	LOYALITÄT	BRUDER		0	-1	-1
41	2	10	19	11	DIREKTOR	GESCHÄFT		0	-1	-1
41	2	10	20	33	OPERATION	KOMA	KOMA	1	596630000000005	6938
41	2	10	21	24	MAKEL	SELBSTBEWUSSTSEIN	FEHLER	0	591510000000009	9230
41	2	10	22	3	LINIE	BUS	BUS	1	113310000000009	1629
41	2	10	23	2	KAMERADSCHAFT	PARTNER		0	-1	-1
41	2	10	24	4	FAHRT	AUTOBAHN	AUTOBAHN	1	2525	4351
41	2	10	25	39	ERMORDUNG	GESTÄNDNIS	SÜNDE	0	195980000000005	2888
41	2	10	26	15	PATIENT	THERAPIE	ARZT	0	478130000000005	6461
41	2	10	27	34	VERDROSSENHEIT	RESIGNATION		0	-1	-1
41	2	10	28	36	GESCHLECHT	MANN	MÄNNLICH	0	572730000000005	7855
41	2	10	29	14	ZUSAMMENHANG	VORZEICHEN		0	140391000000001	20001
41	2	10	30	35	VERLAUF	ENDUNG	FOLGE	0	639360000000009	7293
41	2	10	31	22	LIEGE	VERANDA		0	-1	-1
41	2	10	32	1	PROGNOSE	GEWISSHEIT	UNGEWISSHEIT	0	1841.5	10320
41	2	10	33	8	UMARMUNG	INTEGRATION	ZÄRTLICHKEIT	0	16238.2	18462
41	2	10	34	40	PEITSCHE	MISSHANDLUNG	PFERD	0	273919999999995	4426
41	2	10	35	12	ZENTIMETER	METER		0	-1	-1
41	2	10	36	18	FASCHIST	IDEOLOGIE	EXTREMISMUS	0	289930000000005	7071
41	2	10	37	21	ELITE	VERMÖGEN	REICH	0	667919999999995	7503
41	2	10	38	37	NEUROSE	PSYCHOLOGIE		0	-1	-1
41	2	10	39	13	GENAUIGKEIT	AUFMERKSAMKEIT		0	-1	-1
41	2	10	40	19	DROGE	VERHEIMLICHUNG	KONSUM	0	342219999999995	4632
41	3	11	1	33	STURZ	REGIERUNG	FLUT	0	436110000000009	5234
41	3	11	2	3	COMPUTER	ZEITVERTREIB		0	-1	-1
41	3	11	3	28	VERSEUCHUNG	RATTE		0	-1	-1
41	3	11	4	1	SCHALTER	FLUGHAFEN	FLUGHAFEN	1	6029.5	8099
41	3	11	5	35	BEHANDLUNG	MANDEL		0	-1	-1
41	3	11	6	11	SCHEIDUNG	INSTABILITÄT		0	-1	-1
41	3	11	7	39	GEWINNUNG	WERBER		0	-1	-1
41	3	11	8	17	HANDSCHRIFT	BUCHSTABE	BUCHSTABEN	1	391129999999981	6775
41	3	11	9	29	BUDE	KÜHLSCHRANK	STUDENT	0	352729999999981	9801
41	3	11	10	9	WAHL	GREMIUM	PARTEI	0	286129999999981	9729
41	3	11	11	4	MEDAILLE	WETTBEWERB	WETTKAMPF	0	2339.5	8563
41	3	11	12	21	GANS	ENTE		0	-1	-1
41	3	11	13	14	LEISTUNG	PROVISION	PREIS	0	8151.5	9879
41	3	11	14	7	BODEN	FUND		0	-1	-1
41	3	11	15	16	TRAKTOR	LENKSTANGE	LENKUNG	0	459929999999981	11439
41	3	11	16	12	ATOM	MOLEKÜL	SPALTUNG	0	2887.5	4471
41	3	11	17	5	INSTITUTION	ABTEILUNG	ABTEILUNG	1	295929999999981	12239
41	3	11	18	15	ATTRAKTION	WELTWUNDER		0	-1	-1
41	3	11	19	19	BEGNADIGUNG	DROHUNG		0	-1	-1
41	3	11	20	27	DOLCH	STICH	STICH	1	236729999999981	5345
41	3	11	21	32	KRAMPF	BEIN	BEIN	1	182110000000009	2509
41	3	11	22	25	PHILOSOPHIE	SINN	SINN	1	5559.5	6439
41	3	11	23	38	WEG	WILLE	ERFOLG	0	102712999999998	11789
41	3	11	24	13	FEHLTRITT	VERANTWORTUNG		0	-1	-1
41	3	11	25	2	UNTAUGLICHKEIT	FAHRER		0	-1	-1
41	3	11	26	26	HAND	GESTE		0	-1	-1
41	3	11	27	20	VATERUNSER	RELIGION	RELIGION	1	255129999999981	11623
41	3	11	28	22	KARTE	HINDERNIS	ORIENTIERUNG	0	162632999999998	20001
41	3	11	29	30	STRATEGIE	NÄHERUNG		0	-1	-1
41	3	11	30	8	REKORD	ARBEITSLOSIGKEIT		0	-1	-1
41	3	11	31	37	HIRTE	SCHAF	SCHAF	1	1303.5	2247
41	3	11	32	31	KOPPEL	STIER		0	-1	-1
41	3	11	33	34	SYMBOL	WAPPEN	WAPPEN	1	366329999999981	4807
41	3	11	34	10	ZULASSUNG	NACHWEIS	BESCHEID	0	162329999999981	3219
41	3	11	35	23	KATEGORIE	GÜLTIGKEIT		0	-1	-1
41	3	11	36	18	TREIBSTOFF	KILOMETER	KILOMETER	1	4069.5	7757
41	3	11	37	36	WALZER	GALA	GALA	1	194329999999981	2611
41	3	11	38	6	AMATEUR	HOBBY	HOBBY	1	1507.5	2549
41	3	11	39	24	AUSSCHAU	GIPFEL	GIPFEL	1	4853.5	6539
41	3	11	40	40	WIND	ELEMENT	WETTER	0	1457.5	2619
41	4	12	1	29	MOTOR	INDUSTRIALISIERUNG		0	-1	-1
41	4	12	2	38	ABEND	MORGEN	MORGEN	1	157560000000009	3311
41	4	12	3	6	SCHLACHTUNG	SCHWEIN	SCHWEIN	1	132739999999991	2439
41	4	12	4	31	REICH	PROFIT	ELITE	0	371829999999981	5005
41	4	12	5	40	KERZE	DOCHT	SCHEIN	0	140939999999991	2473
41	4	12	6	21	LIKÖR	SEKT	SEKT	1	160739999999991	2463
41	4	12	7	26	EVOLUTION	ERWEITERUNG	ERWEITERUNG	1	246339999999991	14041
41	4	12	8	35	NOTLAGE	DILEMMA	DILEMMA	1	953010000000009	11879
41	4	12	9	9	ADER	GESTEIN	BLUT	0	510960000000009	6039
41	4	12	10	25	BESTATTUNG	SELBSTMORD	TOD	0	454160000000009	5559
41	4	12	11	32	KOORDINATION	HANDHABUNG		0	-1	-1
41	4	12	12	19	BAHNSTEIG	ANPASSUNG		0	-1	-1
41	4	12	13	14	SCHLAFWANDELN	UNWIRKLICHKEIT		0	-1	-1
41	4	12	14	37	INVESTITION	KONZERN	VISION	0	350339999999991	17279
41	4	12	15	20	HORN	WARNUNG	ALARM	0	321560000000009	7503
41	4	12	16	24	ALARM	ÜBUNG	PROBE	0	844739999999991	14583
41	4	12	17	1	EMPFINDUNG	GELASSENHEIT	GEMÜT	0	229539999999991	3143
41	4	12	18	5	BINDUNG	BABY		0	-1	-1
41	4	12	19	39	ORDNUNG	ZUCHT	STRUKTUR	0	144360000000009	6869
41	4	12	20	22	PARTEI	ABSTIMMUNG	WAHL	0	148539999999991	2357
41	4	12	21	11	PROGRAMM	KINO	VERLAUF	0	367139999999991	4551
41	4	12	22	12	HÖLLE	MYTHOS	MYTHOS	1	518260000000009	7215
41	4	12	23	3	BEIFALL	APPLAUS	APPLAUS	1	153560000000009	3855
41	4	12	24	4	KLOSTER	EINSCHRÄNKUNG	BEGRENZUNG	0	970779999999981	12119
41	4	12	25	13	STAAT	UNTERSTÜTZUNG	UNTERSTÜTZUNG	1	522860000000009	8407
41	4	12	26	17	BEGRÜNDER	PRÄSIDENT		0	-1	-1
41	4	12	27	2	GENIE	MATHEMATIK	MATHE	1	143960000000009	2699
41	4	12	28	36	EINSPARUNG	RECHNUNG		0	-1	-1
41	4	12	29	27	BEEINFLUSSUNG	VERMARKTUNG		0	-1	-1
41	4	12	30	8	KARTELL	KONSENS	VERBOT	0	3383.5	4383
41	4	12	31	33	ERÖFFNUNG	GRÜNDUNG	GRÜNDUNG	1	714120000000019	9327
41	4	12	32	15	VERHAFTUNG	KLINGE	URTEIL	0	4047.5	5271
41	4	12	33	18	PARTY	THEKE	THEKE	1	191629999999981	2839
41	4	12	34	10	ZAUBERKÜNSTLER	TRICK	ENTHÜLLUNG	0	471160000000009	7795
41	4	12	35	34	BLEI	STAHL	TINTE	0	2429.5	4091
41	4	12	36	7	HIRN	STUDIE		0	-1	-1
41	4	12	37	23	JUGEND	SCHWIMMBAD	SCHWIMMBAD	1	5799.5	7977
41	4	12	38	16	FREUNDIN	ZÄRTLICHKEIT	ZÄRTLICHKEIT	1	236010000000009	12237
41	4	12	39	28	UNSTERBLICHKEIT	AUFERSTEHUNG	WIEDERGEBURT	0	411960000000009	13231
41	4	12	40	30	DORF	ISOLATION		0	-1	-1
41	5	13	1	33	SENDER	NOTIZ	EMPFANG	0	148995999999996	17697
41	5	13	2	36	KLEINIGKEIT	WAAGE	GESTE	0	404159999999963	5113
41	5	13	3	39	FREILASSUNG	AUFENTHALT	HAFT	0	863959999999963	9367
41	5	13	4	3	OZEAN	KRABBE	HAI	0	582379999999981	6487
41	5	13	5	29	KONJUNKTUR	DIAGNOSE	AUFSCHWUNG	0	797229999999981	12809
41	5	13	6	13	ZAHLUNG	QUITTUNG		0	-1	-1
41	5	13	7	35	ZUCKER	SPEISE	SPEISE	1	350379999999981	4763
41	5	13	8	20	ZAHL	PHYSIK		0	-1	-1
41	5	13	9	32	KLEIDERSCHRANK	HANDSCHUH		0	-1	-1
41	5	13	10	23	STREIK	KONFLIKT	KONFLIKT	1	153440000000037	3903
41	5	13	11	18	BEWERTUNG	KELLNERIN		0	-1	-1
41	5	13	12	24	ENTSCHLOSSENHEIT	DURCHSETZUNG		0	-1	-1
41	5	13	13	2	PARK	VEGETATION		0	-1	-1
41	5	13	14	10	MILCH	KÄSE	KUH	0	241379999999981	3101
41	5	13	15	12	TRAINER	STIL	STIL	1	1226	1991
41	5	13	16	1	WAHNSINN	ANSTALT		0	-1	-1
41	5	13	17	16	TRAINING	PULS	SPORT	0	102437999999998	11149
41	5	13	18	31	TEICH	ÜBERSCHWEMMUNG	ÜBERSCHWEMMUNG	1	167759999999963	7219
41	5	13	19	7	KRANZ	NEST	NEST	1	512959999999963	7449
41	5	13	20	40	REGENSCHIRM	BEDARF	BEDÜRFNIS	0	833240000000037	13783
41	5	13	21	37	FLAMME	LEUCHTE	FUNKE	0	745559999999963	8279
41	5	13	22	19	INSEL	URLAUBER	URLAUBER	1	151959999999963	2863
41	5	13	23	11	DOKUMENT	BESCHEINIGUNG		0	-1	-1
41	5	13	24	4	SPRECHER	AUFRUF	VORTRAG	0	274379999999981	6111
41	5	13	25	15	VERBRÜDERUNG	ENTSCHULDIGUNG	PAKT	0	12228.5	12871
41	5	13	26	9	STALL	KUH		0	-1	-1
41	5	13	27	22	WIEDERHERSTELLUNG	VERSCHLECHTERUNG	REKONSTRUKTION	0	559079999999981	9230
41	5	13	28	25	GERICHTSHOF	UNWAHRHEIT	PRESSEFREIHEIT	0	653559999999963	11007
41	5	13	29	26	KUNSTWERK	AUFMACHUNG	MALER	0	513579999999981	5731
41	5	13	30	34	FRAU	BLUSE	BLUSE	1	473159999999963	5819
41	5	13	31	21	REVOLUTION	WIDERSTAND	WIDERSTAND	1	558090000000037	8239
41	5	13	32	14	MUSIK	OPER		0	-1	-1
41	5	13	33	27	SUBSTANZ	SEELE		0	-1	-1
41	5	13	34	30	HASS	GEFECHT		0	-1	-1
41	5	13	35	8	BEWUNDERUNG	SCHÖNHEIT	AUFSEHEN	0	716779999999981	8471
41	5	13	36	28	NACHRICHT	GEBURTSTAG		0	-1	-1
41	5	13	37	17	WAFFE	KRIEG	KRIEG	1	103875999999996	11835
41	5	13	38	38	SUBMISSION	ERNIEDRIGUNG		0	-1	-1
41	5	13	39	5	AUFTAKT	SPIEL	BEGINN	0	454320000000019	10487
41	5	13	40	6	BEGEISTERUNG	GEFÜHL		0	-1	-1
41	6	14	1	10	SCHMUGGEL	IMPORT	WARE	0	548970000000019	8402
41	6	14	2	4	INFLATION	ENTWERTUNG	REZENSION	0	218390000000037	5352
41	6	14	3	30	DIAKONIE	VERSORGUNG		0	-1	-1
41	6	14	4	13	URLAUB	AUSFALL		0	859190000000037	13098
41	6	14	5	21	UNABHÄNGIGKEIT	SELBSTBESTIMMUNG		0	-1	-1
41	6	14	6	11	PRÄDIKAT	PRIMA	PRIMA	1	1577	5424
41	6	14	7	37	PARLAMENT	KANZLER	KANZLER	1	146270000000019	2911
41	6	14	8	23	FLÜCHTLING	ASYL	ASYL	1	118270000000019	2295
41	6	14	9	14	WANGE	CHRIST	KNOCHEN	0	837590000000037	10248
41	6	14	10	25	FRIEDEN	ALLIANZ		0	-1	-1
41	6	14	11	34	NACHBARSCHAFT	HECKE		0	-1	-1
41	6	14	12	8	EXPERIMENT	UNTERSUCHUNG	UNTERSUCHUNG	1	5557	7456
41	6	14	13	38	ZELT	ZIRKUS	ZIRKUS	1	206190000000037	3102
41	6	14	14	15	LAMM	MITTAGESSEN	MITTAG	0	131979999999981	2720
41	6	14	15	33	KNOBLAUCH	VAMPIR	VAMPIR	1	132790000000037	2511
41	6	14	16	27	HINDERUNG	SIEGEL		0	-1	-1
41	6	14	17	36	SÄUFER	WIRT	WIRT	1	5132.5	6125
41	6	14	18	40	LEBER	ORGAN	ORGAN	1	210220000000019	3504
41	6	14	19	24	VATER	VORBILD	VORBILD	1	195990000000037	3432
41	6	14	20	3	IDIOT	UNSINN	DUMM	0	411990000000037	5256
41	6	14	21	6	LIMIT	MAXIMUM	MAXIMUM	1	316790000000037	5632
41	6	14	22	17	TECHNOLOGIE	GEHIRNWÄSCHE	FORTSCHRITT	0	797479999999981	9895
41	6	14	23	18	KONFRONTATION	RACHE	RACHE	1	970290000000037	10613
41	6	14	24	32	SCHLUSSFOLGERUNG	KONSEQUENZ	ERGEBNIS	0	303979999999981	5458
41	6	14	25	7	VORBEREITUNG	VERÖFFENTLICHUNG	VERANSTALTUNG	0	115969000000004	14701
41	6	14	26	26	RASSE	NATIONALIST		0	-1	-1
41	6	14	27	12	UNHEIL	ALPTRAUM		0	-1	-1
41	6	14	28	29	FAUST	GEWALT	GEWALT	1	411670000000019	5280
41	6	14	29	39	GESELLSCHAFT	EINHEIT	ZUSAMMENHALT	0	643890000000037	8567
41	6	14	30	2	SOLO	MUSIKINSTRUMENT	INSTRUMENT	0	989590000000037	11912
41	6	14	31	31	TOD	NOTWEHR	HIMMEL	0	908779999999981	10345
41	6	14	32	9	INTENSIVSTATION	KRANKENHAUS	KOMA	0	442190000000037	7454
41	6	14	33	22	AUTOR	ERFINDUNG	BUCH	0	343179999999981	5328
41	6	14	34	28	SCHLÄGER	KRIMINALITÄT		0	-1	-1
41	6	14	35	16	FREUNDSCHAFT	GEFÄHRTE	VERTRAUEN	0	631879999999981	8359
41	6	14	36	5	GANG	TOR		0	-1	-1
41	6	14	37	20	ERKLÄRUNG	WISSENSCHAFT		0	-1	-1
41	6	14	38	35	LIST	NAZI	HINTERHALT	0	556529999999981	7552
41	6	14	39	1	GEMEINSCHAFT	ZUSAMMENARBEIT	VOLK	0	182290000000037	2912
41	6	14	40	19	MINIMUM	NOTWENDIGKEIT		0	-1	-1
41	7	15	1	4	BRILLE	KRAWATTE	STÄRKE	0	6618	8279
41	7	15	2	36	INFORMATIK	PROGRAMMIERUNG		0	-1	-1
41	7	15	3	19	ARBEITER	EINKOMMEN	LOHN	0	194290000000037	5779
41	7	15	4	25	DRECK	VERUNREINIGUNG	GESTANK	0	416290000000037	7339
41	7	15	5	15	TRITT	SOHLE	SOHLE	1	2501.5	3407
41	7	15	6	27	KUNST	ARTIST	MALER	0	234309999999963	5607
41	7	15	7	37	BEFRAGUNG	MEHRHEIT	FORMBLATT	0	133269000000004	15655
41	7	15	8	5	STÜTZE	BEGLEITER	BEGLEITER	1	394309999999963	5863
41	7	15	9	7	DONNER	BLITZ	BLITZ	1	133879999999981	2395
41	7	15	10	13	WANDEL	ZWISCHENZEIT	ZEITALTER	0	605090000000037	7827
41	7	15	11	24	AKTEUR	DRAMATIK	DRAMA	0	617509999999963	9679
41	7	15	12	2	UNTERSCHRIFT	FORMULAR	FORMBLATT	0	184709999999963	3927
41	7	15	13	29	INTERVENTION	STREIT	STREIT	1	191890000000037	3007
41	7	15	14	11	SCHÄTZUNG	SPEKULATION	UNGEWISSHEIT	0	804709999999963	10345
41	7	15	15	18	ERNÄHRUNG	EIWEIß		0	-1	-1
41	7	15	16	31	ERMITTLUNG	SCHULD	STRAFTAT	0	854079999999981	11597
41	7	15	17	26	POLIZEI	EINSATZ	WACHE	0	172690000000037	2821
41	7	15	18	17	KOOPERATION	MITHILFE	ZUSAMMENARBEIT	0	513579999999981	7689
41	7	15	19	28	BILD	FOTO	FOTO	1	132709999999963	2103
41	7	15	20	10	ZOO	BÄR	BÄR	1	206290000000037	2935
41	7	15	21	22	STROH	WALDBRAND	WALD	0	260079999999981	7159
41	7	15	22	1	PYRAMIDE	ARCHITEKTUR	ARCHITEKTUR	1	179109999999963	5031
41	7	15	23	23	OPPOSITION	VERWEIGERUNG	GEGEN	0	147990999999996	15937
41	7	15	24	14	REGIME	ZERSCHLAGUNG	STURZ	0	311479999999981	6197
41	7	15	25	9	SUBKULTUR	UNTERGRUND		0	-1	-1
41	7	15	26	20	REGENBOGEN	FARBE	FARBE	1	371109999999963	5231
41	7	15	27	40	BEARBEITUNG	HONORAR		0	-1	-1
41	7	15	28	33	TAGEBUCH	BIOGRAPHIE	BIOGRAPHIE	1	105482999999998	13657
41	7	15	29	30	ERDBALL	WELTKARTE	WELTKARTE	1	456490000000037	6765
41	7	15	30	16	SONNE	GRAD	GRAD	1	322179999999981	4143
41	7	15	31	34	PATRIOTISMUS	EXTREMISMUS	EXTREMISMUS	1	312679999999981	10135
41	7	15	32	12	TECHNIKER	INGENIEUR		0	-1	-1
41	7	15	33	6	MANDANT	RECHT	RECHT	1	174309999999963	2567
41	7	15	34	8	GELIEBTE	GEHEIMNIS	GEHEIMNIS	1	253490000000037	5095
41	7	15	35	32	FORMEL	BERECHNUNG		0	-1	-1
41	7	15	36	35	GOTT	VEREHRUNG	UNGEWISSHEIT	0	207890000000037	11503
41	7	15	37	3	VORSTAND	LEITER	LEITER	1	167840000000037	2479
41	7	15	38	38	GEGNER	WAFFENSTILLSTAND		0	-1	-1
41	7	15	39	21	AUSEINANDERSETZUNG	ÜBERLEGUNG	STREIT	0	365629999999981	4785
41	7	15	40	39	DESSERT	HONIG	SÜSSSPEISE	0	8771.5	13533
41	8	16	1	35	FREUDE	LUST	SPASS	0	6153	12219
41	8	16	2	27	ROUTE	HEIMWEG	PLAN	0	5533	6405
41	8	16	3	18	ASSISTENT	PROFESSION		0	-1	-1
41	8	16	4	3	SEE	WASSER		0	-1	-1
41	8	16	5	6	BEVÖLKERUNG	MASSE	MASSE	1	443390000000037	5669
41	8	16	6	9	SCHNITT	FILM	WUNDE	0	612169999999925	6959
41	8	16	7	28	BOOT	MATROSE		0	-1	-1
41	8	16	8	32	BAUER	FARM	FARM	1	115290000000037	2079
41	8	16	9	26	PUBLIKUM	ZUSCHAUER	ZUSCHAUER	1	525319999999925	7669
41	8	16	10	7	KOMMENTAR	PRESSE	KRITIK	0	264709999999963	3719
41	8	16	11	1	BEHÖRDE	KÜNDIGUNG	ABLEHNUNG	0	105750999999996	12071
41	8	16	12	15	VISUM	TOURISMUS	TOURISMUS	1	245169999999925	7837
41	8	16	13	25	CHARAKTER	OFFENHEIT		0	-1	-1
41	8	16	14	36	BOMBE	TERRORIST	TERORRIST	1	236709999999963	4823
41	8	16	15	30	AUSKUNFT	PROPAGANDA		0	-1	-1
41	8	16	16	16	BIRKE	LAUB		0	-1	-1
41	8	16	17	10	FLÄCHE	ZENTRUM		0	-1	-1
41	8	16	18	19	AFFÄRE	PARTNERSCHAFT	SKANDAL	0	449309999999963	13181
41	8	16	19	20	ANLAGE	RENDITE	BEILAGE	0	703109999999963	8023
41	8	16	20	17	JUSTIZ	GLAUBWÜRDIGKEIT		0	113798000000007	14415
41	8	16	21	33	VERGÜTUNG	GELD	GELD	1	667119999999925	7735
41	8	16	22	31	EXEKUTION	ERSCHIEßUNG		0	-1	-1
41	8	16	23	11	PHASE	STADIUM	ÄRA	0	206309999999963	2889
41	8	16	24	4	UNRECHT	BENACHTEILIGUNG		0	-1	-1
41	8	16	25	22	DIREKTION	BESCHLUSS		0	-1	-1
41	8	16	26	38	PRIESTER	KATHEDRALE		0	-1	-1
41	8	16	27	8	BEFUGNIS	ERMÄCHTIGUNG		0	-1	-1
41	8	16	28	39	FLIRT	ROMANTIK	ZÄRTLICHKEIT	0	968519999999925	12261
41	8	16	29	40	VIRUS	ERREGER	ERREGER	1	345519999999925	9777
41	8	16	30	34	STUDENT	KLAUSUR	KLAUSUR	1	338119999999925	5085
41	8	16	31	2	GEFAHR	HAI		0	-1	-1
41	8	16	32	14	KOCH	OFEN	OFEN	1	136709999999963	5255
41	8	16	33	37	MÖRDER	SÜNDE	SÜNDE	1	333519999999925	4023
41	8	16	34	21	RANG	HIERARCHIE	HIRARCHIE	1	347040000000037	7287
41	8	16	35	13	JOURNALIST	PRESSEFREIHEIT	PRESSEFREIHEIT	1	200559999999963	5183
41	8	16	36	5	NATION	EINIGKEIT		0	-1	-1
41	8	16	37	29	GERICHT	VERHANDLUNG	VERHANDLUNG	1	706840000000037	9135
41	8	16	38	12	KAPITALISMUS	KOMMUNISMUS	SYSTEM	0	482309999999963	6127
41	8	16	39	24	MODE	HOSE	HOSE	1	134269999999925	2021
41	8	16	40	23	BOSS	HEMD	CHEF	0	9552	10313
								89
