## Supplementary material for "Vast amounts of encoded items nullify but do not reverse the effect of sleep on declarative memory": Dataset: PAL_41_2_3.xlsx

### Sheet: Tabelle1
VP_Nr(str)	Block(str)	VersioN(str)	counter(str)	pair_code(str)	cue(str)	correct_answer(str)	answer(str)	accuracy(str)	reactiontime1(str)	reactiontime2(str)
41	1	9	1	11	GESCHOSS	PFEIL		0	-1	-1			Händig übertragen (ohne Presentation)
41	1	9	2	32	GLETSCHER	POL	BERG	0	1516.5	2215
41	1	9	3	36	VERZIERUNG	PALAST	PALAST	1	5151.4	6927
41	1	9	4	19	VERBRENNUNG	PROZESSION	FEUER	0	3383.4	5801
41	1	9	5	10	VORTRAG	REDNER	SPRECHER	0	2429.4	6981
41	1	9	6	30	ZUGEHÖRIGKEIT	GENERATION	VOLK	0	5839.4	6623
41	1	9	7	35	AUFPRALL	FALL	UNFALL	0	2015.5	5471
41	1	9	8	40	GESCHENK	UNDANK	GEBURTSTAG	0	1415.5	3311
41	1	9	9	39	ABRECHNUNG	BANKIER		0	-1	-1
41	1	9	10	9	KOCHTOPF	BÜGELEISEN	SIEB	0	668760000000001	7505
41	1	9	11	23	TOTSCHLAG	BRUTALITÄT	SÜNDE	0	297360000000001	3661
41	1	9	12	31	ANREGUNG	BEISPIEL		0	-1	-1
41	1	9	13	13	SARG	GRAB	TOD	0	274360000000001	3311
41	1	9	14	22	TAKT	HARFE	RYTHMUS	0	3261.8	4967
41	1	9	15	12	HALLE	TURNIER	FEST	0	3006.7	3890
41	1	9	16	5	KAMERAD	OPFER	KOLLEGE	0	252360000000001	3709
41	1	9	17	3	GITTER	BESCHRÄNKUNG	NETZ	0	229560000000001	3031
41	1	9	18	8	ANHÄNGER	MEISTER		0	-1	-1
41	1	9	19	2	GEDULD	KONTROLLE		0	-1	-1
41	1	9	20	21	ORIENTIERUNG	AUSGANG	AUSGANG	1	2906.3	4107
41	1	9	21	15	BÜCHEREI	VERLEIH	VERLEIH	1	142339999999999	4215
41	1	9	22	37	STUDIUM	WIRTSCHAFT	KLAUSUR	0	3407.5	5496
41	1	9	23	6	BÜRGSCHAFT	VOLLMACHT	VOLLMACHT	1	1391.5	2770
41	1	9	24	17	SONATE	KLAVIER	GEDICHT	0	352079999999999	4661
41	1	9	25	38	SEILTÄNZER	SCHWERPUNKT		0	-1	-1
41	1	9	26	1	INSTANZ	GESETZGEBUNG	HIRARCHIE	0	240739999999999	6367
41	1	9	27	27	STRICK	SCHLINGE	KNOTEN	0	906339999999999	13943
41	1	9	28	24	GANGSTER	VERBRECHEN	WAFFE	0	304739999999999	4874
41	1	9	29	28	GEMÜT	HEITERKEIT	ZUSTAND	0	392460000000001	5450
41	1	9	30	29	RHEUMATISMUS	IMMUNITÄT	REGEN	0	301960000000001	3826
41	1	9	31	18	WELLE	FLUT	SURFEN	0	750339999999999	8432
41	1	9	32	14	VERANSTALTUNG	ÖFFENTLICHKEIT	VORTRAG	0	10170	11334
41	1	9	33	33	ÄHNLICHKEIT	WIEDERHOLUNG		0	-1	-1
41	1	9	34	4	TÜR	SCHRANK	ANGEL	0	4143.5	5823
41	1	9	35	16	KRANKHEIT	SYMPTOM	ERREGER	0	291139999999999	4239
41	1	9	36	26	DUFT	GERUCH	PARFÜM	0	262360000000001	3808
41	1	9	37	20	KUMMER	TRAURIGKEIT	SORGEN	0	196129999999999	2822
41	1	9	38	7	SPRÜHREGEN	FLUSS	FLUSS	1	143939999999999	2719
41	1	9	39	25	FINDIGKEIT	EINFALL		0	-1	-1
41	1	9	40	34	REGEL	KOMBINATION		0	-1	-1
41	2	10	1	40	PEITSCHE	MISSHANDLUNG	KUTSCHE	0	244560000000009	4029
41	2	10	2	1	PROGNOSE	GEWISSHEIT	DIAGNOSE	0	142010000000009	3247
41	2	10	3	13	GENAUIGKEIT	AUFMERKSAMKEIT		0	-1	-1
41	2	10	4	22	LIEGE	VERANDA	HANDTUCH	0	491969999999995	6223
41	2	10	5	6	ABSCHLUSS	PROJEKT	ZEUGNIS	0	2767.5	3751
41	2	10	6	26	POLITIKER	ZUVERSICHT	VERSPRECHEN	0	10503.7	12303
41	2	10	7	5	ANZUG	BÖRSE	KRAWATTE	0	404769999999995	5839
41	2	10	8	32	SCHIFFBRUCH	UNGLÜCKSFALL	WRACK	0	326739999999991	4311
41	2	10	9	34	VERDROSSENHEIT	RESIGNATION	POLITIK	0	274380000000005	5423
41	2	10	10	20	SPIRALE	FRUCHTBARKEIT	VERHÜTUNG	0	148060000000009	6349
41	2	10	11	10	MAGEN	RESTAURANT	DARM	0	399039999999991	5321
41	2	10	12	4	FAHRT	AUTOBAHN	AUTOBAHN	1	207889999999991	5679
41	2	10	13	39	ERMORDUNG	GESTÄNDNIS	GIFT	0	328780000000005	7143
41	2	10	14	36	GESCHLECHT	MANN	MÄNNLICH	0	182369999999995	3373
41	2	10	15	16	STRICH	SKIZZE	PUNKT	0	190260000000009	2761
41	2	10	16	29	ZUSPITZUNG	PUNKT	ESKALATION	0	281569999999995	4711
41	2	10	17	9	VOLK	GEMEINDE	GEMEINSCHAFT	0	252769999999995	5631
41	2	10	18	27	MONSTER	MUT		0	-1	-1
41	2	10	19	21	ELITE	VERMÖGEN	REICHTUM	0	349769999999995	11193
41	2	10	20	33	OPERATION	KOMA	KOMA	1	222160000000009	2915
41	2	10	21	37	NEUROSE	PSYCHOLOGIE		0	-1	-1
41	2	10	22	25	PARADIES	MENSCH	MENSCH	1	523169999999995	6767
41	2	10	23	8	UMARMUNG	INTEGRATION	FREUND	0	5034.5	6561
41	2	10	24	19	DROGE	VERHEIMLICHUNG	RAUSCHMITTEL	0	125168999999999	14729
41	2	10	25	18	FASCHIST	IDEOLOGIE	EXTREMISMUS	0	153169999999995	9035
41	2	10	26	28	ANKÜNDIGUNG	EXAMEN	TERMIN	0	212769999999995	3033
41	2	10	27	12	ZENTIMETER	METER		0	-1	-1
41	2	10	28	17	KÄFER	RUINE	INSEKT	0	520780000000005	6439
41	2	10	29	30	PASSION	ORGASMUS	ORGASMUS	1	146369999999995	3055
41	2	10	30	24	MAKEL	SELBSTBEWUSSTSEIN	FEHLER	0	690739999999991	7807
41	2	10	31	31	SAMT	STOFF	STOFF	1	103969999999995	3815
41	2	10	32	35	VERLAUF	ENDUNG	ENTWICKLUNG	0	358969999999995	5509
41	2	10	33	2	KAMERADSCHAFT	PARTNER	KOLLEGEN	0	158369999999995	3031
41	2	10	34	7	LOYALITÄT	BRUDER	TREUE	0	143969999999995	2223
41	2	10	35	3	LINIE	BUS	BUS	1	108769999999995	1583
41	2	10	36	15	PATIENT	THERAPIE	UNTERSUCHUNG	0	2703.5	7463
41	2	10	37	23	SCHNORCHEL	ATLANTIK	ATLANTIS	0	224660000000009	14295
41	2	10	38	11	DIREKTOR	GESCHÄFT	DIRIGENT	0	5135.5	6791
41	2	10	39	38	REDAKTEUR	KORRESPONDENZ	ZEITUNG	0	1471.5	2959
41	2	10	40	14	ZUSAMMENHANG	VORZEICHEN	ÜBERBLICK	0	206369999999995	4879
41	3	11	1	12	ATOM	MOLEKÜL	SPALTUNG	0	310070000000019	5539
41	3	11	2	20	VATERUNSER	RELIGION	BIBEL	0	220389999999991	4611
41	3	11	3	22	KARTE	HINDERNIS	PLAN	0	530389999999991	6063
41	3	11	4	14	LEISTUNG	PROVISION	ARBEIT	0	347989999999991	10373
41	3	11	5	39	GEWINNUNG	WERBER	ERRUNGENSCHAFT	0	136979999999981	6509
41	3	11	6	1	SCHALTER	FLUGHAFEN	FLUGHAFEN	1	129970000000019	3451
41	3	11	7	19	BEGNADIGUNG	DROHUNG	ERBARMEN	0	370789999999991	5207
41	3	11	8	37	HIRTE	SCHAF	SCHAF	1	106370000000019	2649
41	3	11	9	24	AUSSCHAU	GIPFEL	GIPFEL	1	156589999999991	2957
41	3	11	10	36	WALZER	GALA	GALA	1	108789999999991	1895
41	3	11	11	6	AMATEUR	HOBBY	HOBBY	1	115820000000019	2055
41	3	11	12	35	BEHANDLUNG	MANDEL	ARZT	0	251170000000019	4879
41	3	11	13	34	SYMBOL	WAPPEN	WAPPEN	1	214970000000019	3759
41	3	11	14	9	WAHL	GREMIUM	PARTEI	0	189439999999991	4359
41	3	11	15	23	KATEGORIE	GÜLTIGKEIT	RUBRIK	0	189589999999991	3191
41	3	11	16	25	PHILOSOPHIE	SINN	SINN	1	975700000000186	1687
41	3	11	17	15	ATTRAKTION	WELTWUNDER		0	-1	-1
41	3	11	18	10	ZULASSUNG	NACHWEIS	BESCHEID	0	142379999999981	3431
41	3	11	19	4	MEDAILLE	WETTBEWERB	WETTKAMPF	0	182379999999981	4191
41	3	11	20	17	HANDSCHRIFT	BUCHSTABE	BUCHSTABEN	1	175170000000019	3815
41	3	11	21	21	GANS	ENTE		0	-1	-1
41	3	11	22	30	STRATEGIE	NÄHERUNG		0	-1	-1
41	3	11	23	13	FEHLTRITT	VERANTWORTUNG		0	-1	-1
41	3	11	24	31	KOPPEL	STIER		0	-1	-1
41	3	11	25	28	VERSEUCHUNG	RATTE	GIFT	0	698389999999991	8335
41	3	11	26	8	REKORD	ARBEITSLOSIGKEIT		0	-1	-1
41	3	11	27	2	UNTAUGLICHKEIT	FAHRER		0	-1	-1
41	3	11	28	26	HAND	GESTE	FUSS	0	213570000000019	4927
41	3	11	29	38	WEG	WILLE	GEFÄHRTE	0	314860000000009	5117
41	3	11	30	3	COMPUTER	ZEITVERTREIB		0	-1	-1
41	3	11	31	40	WIND	ELEMENT	WETTER	0	667779999999981	8239
41	3	11	32	27	DOLCH	STICH	STICH	1	120770000000019	2815
41	3	11	33	11	SCHEIDUNG	INSTABILITÄT	PAAR	0	485529999999981	5631
41	3	11	34	33	STURZ	REGIERUNG	FLUT	0	213310000000009	5168
41	3	11	35	5	INSTITUTION	ABTEILUNG	EINRICHTUNG	0	172420000000019	3406
41	3	11	36	32	KRAMPF	BEIN	BEIN	1	134389999999991	1935
41	3	11	37	16	TRAKTOR	LENKSTANGE	LENKUNG	0	199189999999991	3911
41	3	11	38	18	TREIBSTOFF	KILOMETER	KILOMETER	1	2998	7335
41	3	11	39	29	BUDE	KÜHLSCHRANK	WOHNUNG	0	551189999999991	6719
41	3	11	40	7	BODEN	FUND	SCHÄTZE	0	222389999999991	4999
41	4	12	1	10	ZAUBERKÜNSTLER	TRICK	ILLUSION	0	4576	9885
41	4	12	2	32	KOORDINATION	HANDHABUNG		0	-1	-1
41	4	12	3	20	HORN	WARNUNG	ALARM	0	2888	3819
41	4	12	4	27	BEEINFLUSSUNG	VERMARKTUNG		0	-1	-1
41	4	12	5	19	BAHNSTEIG	ANPASSUNG	GLEIS	0	115929999999981	4619
41	4	12	6	29	MOTOR	INDUSTRIALISIERUNG	INDUSTRIEALISIERUNG	1	1372	14484
41	4	12	7	24	ALARM	ÜBUNG	NOTFALL	0	2752	6368
41	4	12	8	21	LIKÖR	SEKT	SEKT	1	104779999999981	1759
41	4	12	9	35	NOTLAGE	DILEMMA	KRANKENWAGEN	0	515179999999981	8661
41	4	12	10	37	INVESTITION	KONZERN		0	-1	-1
41	4	12	11	31	REICH	PROFIT	ELITE	0	3456	4688
41	4	12	12	17	BEGRÜNDER	PRÄSIDENT		0	1608	9328
41	4	12	13	11	PROGRAMM	KINO	ABLAUF	0	6840	8376
41	4	12	14	18	PARTY	THEKE	THEKE	1	206379999999981	5611
41	4	12	15	22	PARTEI	ABSTIMMUNG	WAHL	0	1396	2652
41	4	12	16	13	STAAT	UNTERSTÜTZUNG	UNTERSTÜTZUNG	1	6008	9064
41	4	12	17	25	BESTATTUNG	SELBSTMORD	TOD	0	3008	6163
41	4	12	18	28	UNSTERBLICHKEIT	AUFERSTEHUNG	EWIGKEIT	0	2380	3900
41	4	12	19	34	BLEI	STAHL	STAHL	1	193279999999981	2960
41	4	12	20	30	DORF	ISOLATION	ABGRENZUNG	0	8895	11410
41	4	12	21	2	GENIE	MATHEMATIK	MATHE	1	1204	2196
41	4	12	22	33	ERÖFFNUNG	GRÜNDUNG		0	6055	11791
41	4	12	23	16	FREUNDIN	ZÄRTLICHKEIT	ZÄRTLICHKEIT	1	1484	3288
41	4	12	24	8	KARTELL	KONSENS	BÜNDNIS	0	269579999999981	6016
41	4	12	25	7	HIRN	STUDIE		0	-1	-1
41	4	12	26	26	EVOLUTION	ERWEITERUNG	ERWEITERUNG	1	245979999999981	7749
41	4	12	27	3	BEIFALL	APPLAUS	APPLAUS	1	1414	5319
41	4	12	28	6	SCHLACHTUNG	SCHWEIN	SCHWEIN	1	122220000000019	2222
41	4	12	29	5	BINDUNG	BABY	GEWEBE	0	146010000000009	3408
41	4	12	30	39	ORDNUNG	ZUCHT	STRUKTUR	0	1321	3459
41	4	12	31	9	ADER	GESTEIN	BLUT	0	302779999999981	4140
41	4	12	32	23	JUGEND	SCHWIMMBAD	SCHWIMMBAD	1	106379999999981	3056
41	4	12	33	15	VERHAFTUNG	KLINGE		0	-1	-1
41	4	12	34	14	SCHLAFWANDELN	UNWIRKLICHKEIT		0	-1	-1
41	4	12	35	12	HÖLLE	MYTHOS	MYTHOS	1	215179999999981	3713
41	4	12	36	36	EINSPARUNG	RECHNUNG		0	-1	-1
41	4	12	37	38	ABEND	MORGEN	MORGEN	1	111179999999981	2040
41	4	12	38	40	KERZE	DOCHT	SCHEIN	0	196010000000009	2840
41	4	12	39	1	EMPFINDUNG	GELASSENHEIT		0	-1	-1
41	4	12	40	4	KLOSTER	EINSCHRÄNKUNG	NONNE	0	224810000000009	3059
41	5	13	1	19	INSEL	URLAUBER		0	3168	12568
41	5	13	2	15	VERBRÜDERUNG	ENTSCHULDIGUNG		0	2679	5023
41	5	13	3	18	BEWERTUNG	KELLNERIN		0	-1	-1
41	5	13	4	31	TEICH	ÜBERSCHWEMMUNG	ÜBERSCHWEMMUNG	1	164740000000037	4287
41	5	13	5	22	WIEDERHERSTELLUNG	VERSCHLECHTERUNG	REGENERATION	0	350320000000019	6627
41	5	13	6	26	KUNSTWERK	AUFMACHUNG		0	-1	-1
41	5	13	7	17	WAFFE	KRIEG	KRIEG	1	4335	7975
41	5	13	8	3	OZEAN	KRABBE		0	-1	-1
41	5	13	9	23	STREIK	KONFLIKT	KONFLIKT	1	212790000000037	4047
41	5	13	10	20	ZAHL	PHYSIK		0	-1	-1
41	5	13	11	36	KLEINIGKEIT	WAAGE		0	-1	-1
41	5	13	12	37	FLAMME	LEUCHTE	FEUER	0	1775	3103
41	5	13	13	24	ENTSCHLOSSENHEIT	DURCHSETZUNG		0	-1	-1
41	5	13	14	39	FREILASSUNG	AUFENTHALT	URTEIL	0	1964	3009
41	5	13	15	27	SUBSTANZ	SEELE	MITTEL	0	3641.5	4781
41	5	13	16	34	FRAU	BLUSE	BLUSE	1	3079	4071
41	5	13	17	10	MILCH	KÄSE	KUH	0	146309999999963	2127
41	5	13	18	38	SUBMISSION	ERNIEDRIGUNG		0	-1	-1
41	5	13	19	9	STALL	KUH	PFERD	0	167909999999963	2815
41	5	13	20	28	NACHRICHT	GEBURTSTAG		0	-1	-1
41	5	13	21	12	TRAINER	STIL	STIL	1	125409999999963	2065
41	5	13	22	2	PARK	VEGETATION	VEGETATION	1	247520000000019	4759
41	5	13	23	13	ZAHLUNG	QUITTUNG	RECHNUNG	0	143040000000037	2765
41	5	13	24	4	SPRECHER	AUFRUF	VORTRAG	0	354779999999981	5395
41	5	13	25	30	HASS	GEFECHT		0	-1	-1
41	5	13	26	32	KLEIDERSCHRANK	HANDSCHUH		0	-1	-1
41	5	13	27	33	SENDER	NOTIZ	RADIO	0	363920000000019	4639
41	5	13	28	7	KRANZ	NEST	NEST	1	3359	4671
41	5	13	29	35	ZUCKER	SPEISE	SPEISE	1	406309999999963	10903
41	5	13	30	21	REVOLUTION	WIDERSTAND	WIDERSTAND	1	564890000000037	7575
41	5	13	31	14	MUSIK	OPER	KLANG	0	188340000000037	3616
41	5	13	32	11	DOKUMENT	BESCHEINIGUNG	FORMBLATT	0	388709999999963	5847
41	5	13	33	8	BEWUNDERUNG	SCHÖNHEIT		0	-1	-1
41	5	13	34	16	TRAINING	PULS	SPORT	0	1918	2863
41	5	13	35	1	WAHNSINN	ANSTALT	PSYCHOSE	0	186579999999981	9523
41	5	13	36	25	GERICHTSHOF	UNWAHRHEIT	VERFAHREN	0	650229999999981	8069
41	5	13	37	6	BEGEISTERUNG	GEFÜHL	BEWUNDERUNG	0	1821	3789
41	5	13	38	40	REGENSCHIRM	BEDARF	BEDARF	1	333520000000019	4519
41	5	13	39	29	KONJUNKTUR	DIAGNOSE	REZENSION	0	143909999999963	3383
41	5	13	40	5	AUFTAKT	SPIEL	START	0	182309999999963	2959
41	6	14	1	20	ERKLÄRUNG	WISSENSCHAFT		0	-1	-1
41	6	14	2	25	FRIEDEN	ALLIANZ	WAFFENSTILLSTAND	0	488959999999963	8263
41	6	14	3	21	UNABHÄNGIGKEIT	SELBSTBESTIMMUNG	SELBSTSTÄNDIGKEIT	0	328729999999981	6367
41	6	14	4	12	UNHEIL	ALPTRAUM	FLUCH	0	285440000000037	3643
41	6	14	5	23	FLÜCHTLING	ASYL	ASYL	1	149129999999981	2339
41	6	14	6	1	GEMEINSCHAFT	ZUSAMMENARBEIT	NATION	0	379129999999981	4759
41	6	14	7	37	PARLAMENT	KANZLER	KANZLER	1	167929999999981	2863
41	6	14	8	19	MINIMUM	NOTWENDIGKEIT	WENIGSTENS	0	137270999999996	16591
41	6	14	9	38	ZELT	ZIRKUS	ZIRKUS	1	122709999999963	2251
41	6	14	10	32	SCHLUSSFOLGERUNG	KONSEQUENZ	FAZIT	0	3519.5	4427
41	6	14	11	34	NACHBARSCHAFT	HECKE		0	-1	-1
41	6	14	12	36	SÄUFER	WIRT	WIRT	1	212709999999963	2927
41	6	14	13	15	LAMM	MITTAGESSEN	MITTAG	0	113979999999981	2207
41	6	14	14	22	AUTOR	ERFINDUNG	BUCH	0	217529999999981	3479
41	6	14	15	2	SOLO	MUSIKINSTRUMENT	INTRUMENT	0	418109999999963	6439
41	6	14	16	13	URLAUB	AUSFALL	ABSAGE	0	442040000000037	5911
41	6	14	17	6	LIMIT	MAXIMUM	MAXIMUM	1	137529999999981	3135
41	6	14	18	3	IDIOT	UNSINN	DUMM	0	107940000000037	1839
41	6	14	19	10	SCHMUGGEL	IMPORT	IMPORT	1	752609999999963	9183
41	6	14	20	27	HINDERUNG	SIEGEL		0	-1	-1
41	6	14	21	30	DIAKONIE	VERSORGUNG		0	366140000000037	7855
41	6	14	22	14	WANGE	CHRIST	KNOCHEN	0	149509999999963	2583
41	6	14	23	5	GANG	TOR		0	-1	-1
41	6	14	24	16	FREUNDSCHAFT	GEFÄHRTE	LIEBE	0	402329999999981	6863
41	6	14	25	11	PRÄDIKAT	PRIMA	PRIMA	1	135109999999963	2229
41	6	14	26	29	FAUST	GEWALT	GEWALT	1	191270000000019	3049
41	6	14	27	8	EXPERIMENT	UNTERSUCHUNG	VERUSCH	0	1533	2647
41	6	14	28	17	TECHNOLOGIE	GEHIRNWÄSCHE	FORTSCHRITT	0	336209999999963	8951
41	6	14	29	26	RASSE	NATIONALIST		0	109832999999998	12879
41	6	14	30	7	VORBEREITUNG	VERÖFFENTLICHUNG	VERLAUF	0	274309999999963	3735
41	6	14	31	31	TOD	NOTWEHR	RELIGION	0	397509999999963	6135
41	6	14	32	18	KONFRONTATION	RACHE		0	-1	-1
41	6	14	33	40	LEBER	ORGAN	ORGAN	1	200720000000019	2911
41	6	14	34	33	KNOBLAUCH	VAMPIR	VAMPIR	1	127929999999981	2367
41	6	14	35	24	VATER	VORBILD	VORBILD	1	127929999999981	2415
41	6	14	36	35	LIST	NAZI		0	-1	-1
41	6	14	37	9	INTENSIVSTATION	KRANKENHAUS	NOTFALL	0	280729999999981	4089
41	6	14	38	39	GESELLSCHAFT	EINHEIT	VOLK	0	482129999999981	5605
41	6	14	39	4	INFLATION	ENTWERTUNG	REZENSION	0	139920000000019	3127
41	6	14	40	28	SCHLÄGER	KRIMINALITÄT		0	-1	-1
41	7	15	1	18	ERNÄHRUNG	EIWEIß	VITAMINE	0	702790000000037	9705
41	7	15	2	16	SONNE	GRAD	GRAD	1	1651.5	2859
41	7	15	3	12	TECHNIKER	INGENIEUR		0	8407.5	9423
41	7	15	4	20	REGENBOGEN	FARBE	FARBEN	1	9519.5	12735
41	7	15	5	3	VORSTAND	LEITER	LEITER	1	1231.5	2039
41	7	15	6	10	ZOO	BÄR	BÄR	1	2719.5	3689
41	7	15	7	2	UNTERSCHRIFT	FORMULAR	FORMBLATT	0	118140000000037	3459
41	7	15	8	15	TRITT	SOHLE	SOHLE	1	2901.5	3713
41	7	15	9	9	SUBKULTUR	UNTERGRUND		0	-1	-1
41	7	15	10	23	OPPOSITION	VERWEIGERUNG	ABLEHNUNG	0	9423.5	15909
41	7	15	11	19	ARBEITER	EINKOMMEN	GEHALT	0	336120000000019	6529
41	7	15	12	29	INTERVENTION	STREIT	STREIT	1	1727.5	2631
41	7	15	13	1	PYRAMIDE	ARCHITEKTUR	ARCHITEKTUR	1	1511.5	3617
41	7	15	14	6	MANDANT	RECHT	RECHT	1	1301.5	2013
41	7	15	15	32	FORMEL	BERECHNUNG		0	-1	-1
41	7	15	16	11	SCHÄTZUNG	SPEKULATION	UNGEWISSHEIT	0	319129999999981	5069
41	7	15	17	7	DONNER	BLITZ	BLITZ	1	1313.5	2217
41	7	15	18	40	BEARBEITUNG	HONORAR		0	-1	-1
41	7	15	19	17	KOOPERATION	MITHILFE		0	-1	-1
41	7	15	20	21	AUSEINANDERSETZUNG	ÜBERLEGUNG	KONFLIKT	0	335929999999981	14295
41	7	15	21	34	PATRIOTISMUS	EXTREMISMUS	EXTREMISMUS	1	2247.5	5187
41	7	15	22	22	STROH	WALDBRAND	HUT	0	6699.5	7171
41	7	15	23	33	TAGEBUCH	BIOGRAPHIE	BIOGRAPHIE	1	276729999999981	6151
41	7	15	24	25	DRECK	VERUNREINIGUNG	MÜLL	0	451940000000037	6247
41	7	15	25	27	KUNST	ARTIST	GALERIE	0	169990000000037	3157
41	7	15	26	28	BILD	FOTO	FOTO	1	961299999999814	1609
41	7	15	27	13	WANDEL	ZWISCHENZEIT	ENTWICKLUNG	0	5839.5	10551
41	7	15	28	24	AKTEUR	DRAMATIK	DRAMA	0	2319.5	3151
41	7	15	29	39	DESSERT	HONIG	SPEISE	0	5911.5	8591
41	7	15	30	8	GELIEBTE	GEHEIMNIS	GEHEIMNIS	1	241529999999981	5285
41	7	15	31	26	POLIZEI	EINSATZ	WACHE	0	117729999999981	1881
41	7	15	32	4	BRILLE	KRAWATTE	SICHT	0	305240000000037	3623
41	7	15	33	36	INFORMATIK	PROGRAMMIERUNG		0	-1	-1
41	7	15	34	35	GOTT	VEREHRUNG	HERRSCHER	0	362329999999981	6039
41	7	15	35	30	ERDBALL	WELTKARTE	WELTKARTE	1	286329999999981	5913
41	7	15	36	14	REGIME	ZERSCHLAGUNG	STURZ	0	203729999999981	3389
41	7	15	37	37	BEFRAGUNG	MEHRHEIT	STUDIE	0	4183.5	5439
41	7	15	38	5	STÜTZE	BEGLEITER	BEGLEITER	1	1965.5	3671
41	7	15	39	31	ERMITTLUNG	SCHULD	VERFAHREN	0	210309999999963	3527
41	7	15	40	38	GEGNER	WAFFENSTILLSTAND		0	-1	-1
41	8	16	1	11	PHASE	STADIUM	ÄRA	0	535940000000037	7231
41	8	16	2	7	KOMMENTAR	PRESSE	KRITIK	0	335959999999963	4927
41	8	16	3	10	FLÄCHE	ZENTRUM		0	488930000000075	6271
41	8	16	4	36	BOMBE	TERRORIST	TERORIST	1	217559999999963	7666
41	8	16	5	4	UNRECHT	BENACHTEILIGUNG		0	-1	-1
41	8	16	6	35	FREUDE	LUST	SPASS	0	130340000000037	3431
41	8	16	7	24	MODE	HOSE	HOSE	1	1375	1944
41	8	16	8	21	RANG	HIERARCHIE	HIRARCHIE	1	179409999999963	5254
41	8	16	9	8	BEFUGNIS	ERMÄCHTIGUNG	ERLAUBNIS	0	167959999999963	3047
41	8	16	10	6	BEVÖLKERUNG	MASSE	NATION	0	327159999999963	7815
41	8	16	11	1	BEHÖRDE	KÜNDIGUNG	STAAT	0	963159999999963	10911
41	8	16	12	37	MÖRDER	SÜNDE	GIFT	0	582340000000037	7159
41	8	16	13	15	VISUM	TOURISMUS	TOURISMUS	1	263940000000037	4441
41	8	16	14	19	AFFÄRE	PARTNERSCHAFT	SKANDAL	0	378259999999963	4966
41	8	16	15	28	BOOT	MATROSE		0	-1	-1
41	8	16	16	2	GEFAHR	HAI		0	-1	-1
41	8	16	17	20	ANLAGE	RENDITE	ANHANG	0	2122	2959
41	8	16	18	9	SCHNITT	FILM	WUNDE	0	314340000000037	3783
41	8	16	19	13	JOURNALIST	PRESSEFREIHEIT	ARTIKEL	0	135159999999963	6045
41	8	16	20	29	GERICHT	VERHANDLUNG	VERFAHREN	0	160159999999963	3659
41	8	16	21	25	CHARAKTER	OFFENHEIT		0	-1	-1
41	8	16	22	31	EXEKUTION	ERSCHIEßUNG	BEGNADIGUNG	0	4450.5	7050
41	8	16	23	5	NATION	EINIGKEIT	VOLK	0	333069999999925	5399
41	8	16	24	18	ASSISTENT	PROFESSION	CHEF	0	589069999999925	7663
41	8	16	25	30	AUSKUNFT	PROPAGANDA		0	-1	-1
41	8	16	26	12	KAPITALISMUS	KOMMUNISMUS	SOZIALISMUS	0	201559999999963	4903
41	8	16	27	26	PUBLIKUM	ZUSCHAUER	ZUSCHAUER	1	210359999999963	6055
41	8	16	28	39	FLIRT	ROMANTIK	LIEBE	0	2812.5	4615
41	8	16	29	23	BOSS	HEMD	CHEF	0	6751.5	7367
41	8	16	30	22	DIREKTION	BESCHLUSS	LEITUNG	0	219959999999963	3123
41	8	16	31	14	KOCH	OFEN	HERD	0	1276.5	1990
41	8	16	32	3	SEE	WASSER		0	-1	-1
41	8	16	33	33	VERGÜTUNG	GELD	GEHALT	0	229569999999925	3663
41	8	16	34	38	PRIESTER	KATHEDRALE	KIRCHE	0	307969999999925	10887
41	8	16	35	32	BAUER	FARM	FARM	1	120169999999925	1943
41	8	16	36	34	STUDENT	KLAUSUR	KLAUSUR	1	1255.5	2415
41	8	16	37	16	BIRKE	LAUB	RINDE	0	2463.5	3239
41	8	16	38	27	ROUTE	HEIMWEG	PLAN	0	199169999999925	2959
41	8	16	39	17	JUSTIZ	GLAUBWÜRDIGKEIT	PRESSEFREIHEIT	0	3599.5	6319
41	8	16	40	40	VIRUS	ERREGER	KRANKHEIT	0	369569999999925	5189
