## Supplementary material for "Vast amounts of encoded items nullify but do not reverse the effect of sleep on declarative memory": Dataset: PAL_42_1_2.xlsx

### Sheet: Sheet1
VP_Nr	Block	VersioN	counter	pair_code	cue	correct_answer	answer		accuracy	reactiontime1	reactiontime2
42	1	16	1	32	BAUER	FARM	FARM	1		1910.4	2568
42	1	16	2	11	PHASE	STADIUM	TEST	0		2566.4	3860
42	1	16	3	21	RANG	HIERARCHIE	STUFE	0		2802.4	4434
42	1	16	4	29	GERICHT	VERHANDLUNG	UNWAHRHEIT	0		3575.3	7351
42	1	16	5	33	VERGÜTUNG	GELD	GELD	1		2255.2	3111
42	1	16	6	3	SEE	WASSER		0		-1	-1
42	1	16	7	16	BIRKE	LAUB	RINDE	0		4260.2	4900
42	1	16	8	6	BEVÖLKERUNG	MASSE	GEMEINDE	0		5919.7	7271
42	1	16	9	19	AFFÄRE	PARTNERSCHAFT	KUSS	0		6671.2	7919
42	1	16	10	5	NATION	EINIGKEIT	VOLK	0		767939999999999	8735
42	1	16	11	12	KAPITALISMUS	KOMMUNISMUS	KOMMUNISMUS	1		13687	16599
42	1	16	12	2	GEFAHR	HAI		0		-1	-1
42	1	16	13	36	BOMBE	TERRORIST	TERRORIST	1		444470000000001	6903
42	1	16	14	40	VIRUS	ERREGER	KRANKHEIT	0		983139999999999	13367
42	1	16	15	1	BEHÖRDE	KÜNDIGUNG	BESCHLUSS	0		789339999999999	10439
42	1	16	16	34	STUDENT	KLAUSUR		0		-1	-1
42	1	16	17	14	KOCH	OFEN	ARZT	0		17695.2	18639
42	1	16	18	10	FLÄCHE	ZENTRUM	WIESE	0		505239999999999	6055
42	1	16	19	30	AUSKUNFT	PROPAGANDA	INFORMATION	0		422339999999999	5695
42	1	16	20	22	DIREKTION	BESCHLUSS	ERLASS	0		647120000000001	8983
42	1	16	21	17	JUSTIZ	GLAUBWÜRDIGKEIT	BEHÖRDE	0		958389999999999	16055
42	1	16	22	24	MODE	HOSE		0		-1	-1
42	1	16	23	7	KOMMENTAR	PRESSE	MEINUNG	0		12807.2	13763
42	1	16	24	18	ASSISTENT	PROFESSION		0		-1	-1
42	1	16	25	38	PRIESTER	KATHEDRALE	BIBEL	0		941740000000002	10185
42	1	16	26	28	BOOT	MATROSE	FLUSS	0		708720000000001	9221
42	1	16	27	25	CHARAKTER	OFFENHEIT	PERSÖNLICHKEIT	0		156940000000002	3793
42	1	16	28	13	JOURNALIST	PRESSEFREIHEIT	PRESSE	0		10967.4	16303
42	1	16	29	35	FREUDE	LUST		0		-1	-1
42	1	16	30	9	SCHNITT	FILM	FILM	1		471940000000002	5711
42	1	16	31	39	FLIRT	ROMANTIK	BEZIEHUNG	0		17367.2	18861
42	1	16	32	8	BEFUGNIS	ERMÄCHTIGUNG	ERMÄCHTIGUNG	1		268940000000002	9419
42	1	16	33	26	PUBLIKUM	ZUSCHAUER	ZUSCHAUER	1		169340000000002	2869
42	1	16	34	4	UNRECHT	BENACHTEILIGUNG		0		-1	-1
42	1	16	35	31	EXEKUTION	ERSCHIEßUNG		0		15439.4	20001
42	1	16	36	15	VISUM	TOURISMUS	TOURIST	0		925200000000012	10921
42	1	16	37	27	ROUTE	HEIMWEG		0		-1	-1
42	1	16	38	20	ANLAGE	RENDITE		0		-1	-1
42	1	16	39	23	BOSS	FRAGE	RECHT	0		17751.3	18777
42	1	16	40	37	MÖRDER	SÜNDE		0		-1	-1
42	2	1	1	21	DEMOKRATIE	SYSTEM	REGIERUNG	0		5029.5	6680
42	2	1	2	6	CHAOS	STRUKTUR	ORDNUNG	0		2519.5	5255
42	2	1	3	24	BEDÜRFNIS	WERBUNG	ERLAUBNIS	0		114553999999999	12919
42	2	1	4	4	STURM	WINDHAUCH	DONNER	0		8631.5	9991
42	2	1	5	40	PUPPE	KIND	KIND	1		314339999999991	8511
42	2	1	6	17	STAUB	SAUBERKEIT	ASCHE	0		286939999999991	5327
42	2	1	7	23	SÄNGER	KÜNSTLER	PIANIS	0		4447.5	19127
42	2	1	8	22	LÖSUNG	PROBLEM	PROBLEM	1		357080000000005	12175
42	2	1	9	39	SCHAMGEFÜHL	KÖRPER		0		160551000000001	20001
42	2	1	10	15	BECHER	KAFFEE	TASSE	0		112703999999999	13002
42	2	1	11	14	STERN	WEIHNACHTEN	WEIHNACHTEN	1		381219999999995	5440
42	2	1	12	26	SKLAVE	KÖNIG	KÖNIG	1		138980000000005	2389
42	2	1	13	31	NÄSSE	GEWITTER	GEWITTER	1		245110000000009	4134
42	2	1	14	8	BARGELD	WERT		0		-1	-1
42	2	1	15	16	VOGEL	KATZE		0		-1	-1
42	2	1	16	5	BERUF	ANERKENNUNG	ARBEIT	0		6799.5	8759
42	2	1	17	7	ZEITUNG	DRUCK	MEINUNG	0		577010000000009	7231
42	2	1	18	38	FÄHIGKEIT	VERANLAGUNG	BEGABUNG	0		350339999999991	6607
42	2	1	19	33	RÜSTUNG	ANGRIFF	KRIEG	0		11247.5	12049
42	2	1	20	27	GRUNDRECHT	VERFASSUNG	VERFASSUNG	1		122069999999995	2819
42	2	1	21	29	MANGEL	VERZICHT		0		-1	-1
42	2	1	22	34	EMPFEHLUNG	RAT	WERBUNG	0		483999999999069	9744
42	2	1	23	2	MASCHINE	APPARAT	APPARAT	1		3335.5	4783
42	2	1	24	12	NUTZEN	KOSTEN		0		-1	-1
42	2	1	25	37	ANEKDOTE	WITZ	ERZÄHLUNG	0		12119.5	14303
42	2	1	26	13	KUGEL	QUADRAT	QUADRAT	1		255939999999991	6303
42	2	1	27	18	TRINKSPRUCH	SPRICHWORT		0		-1	-1
42	2	1	28	10	ABSPRACHE	VERTRAG	VERTRAG	1		207919999999995	3353
42	2	1	29	25	SPASS	FEIER		0		-1	-1
42	2	1	30	36	RÜCKSCHRITT	VERGANGENHEIT	VERGANGENHEIT	1		1623.5	3607
42	2	1	31	1	PELZ	FUCHS	FUCHS	1		1663	2647
42	2	1	32	9	FORM	KREIS	KREIS	1		423160000000009	5967
42	2	1	33	3	STILLE	EINSAMKEIT		0		-1	-1
42	2	1	34	20	INFORMATION	INHALT		0		-1	-1
42	2	1	35	35	FIGUR	BRETT		0		-1	-1
42	2	1	36	11	GEHIRN	BEWUSSTSEIN		0		-1	-1
42	2	1	37	32	EINGEBUNG	IDEE		0		-1	-1
42	2	1	38	19	ERDE	STEIN	STEIN	1		515830000000005	6239
42	2	1	39	28	URHEBER	KAUSALITÄT	KAUSALITÄT	1		311969999999995	4639
42	2	1	40	30	BEGRIFF	BEDEUTUNG	DEFINITION	0		905930000000005	10599
42	3	2	1	3	VERLUST	ABNAHME	TRAUER	0		107877000000002	11895
42	3	2	2	18	SCHMETTERLING	BLÜTE	RAUPE	0		6275.5	7843
42	3	2	3	26	FRAGE	EINWAND	REAKTION	0		863129999999981	13991
42	3	2	4	13	TIER	FROSCH	FROSCH	1		5887.5	6959
42	3	2	5	39	FASS	KELLER	KELLER	1		1479.5	2695
42	3	2	6	29	TAL	WIESE	WIESE	1		619970000000019	7503
42	3	2	7	5	FREUND	VERTRAUEN	KAMERAD	0		105277000000002	13759
42	3	2	8	36	AUSWERTUNG	ERGEBNIS	ERGEBNIS	1		1319.5	2685
42	3	2	9	27	SCHICKSAL	IRONIE	GLÜCK	0		612970000000019	7129
42	3	2	10	25	DISZIPLIN	GEHORSAM		0		-1	-1
42	3	2	11	11	EHE	VERLOBUNG	PARTNER	0		126097000000002	14037
42	3	2	12	20	BEGRÜSSUNG	FREUNDLICHKEIT		0		-1	-1
42	3	2	13	28	UHR	KIRCHE		0		-1	-1
42	3	2	14	16	KRITERIUM	AUSWAHL	AUSWAHL	1		7759.5	9759
42	3	2	15	12	KOMÖDIE	DRAMA	DRAMA	1		1375.5	2919
42	3	2	16	4	KRITIK	ZWEIFEL	MEINUNG	0		14331	18543
42	3	2	17	19	GEISEL	GEFANGENER	GEFÄNGNIS	0		10535.5	16967
42	3	2	18	15	SEEGANG	DAMPFER		0		-1	-1
42	3	2	19	30	SPRACHE	AKUSTIK		0		-1	-1
42	3	2	20	34	PRÜFUNG	MISSERFOLG	KLAUSUR	0		332939999999991	4789
42	3	2	21	7	GRAS	VIEH		0		-1	-1
42	3	2	22	21	ANSTAND	SITTE		0		-1	-1
42	3	2	23	40	POSTKUTSCHE	PFERD	BRIEF	0		137917000000002	14967
42	3	2	24	8	BERG	HÜTTE		0		-1	-1
42	3	2	25	1	BLICK	PERSPEKTIVE		0		-1	-1
42	3	2	26	2	MALER	PIANIST	PIANIST	1		2487.5	8443
42	3	2	27	35	ANFORDERUNG	SCHWIERIGKEIT		0		-1	-1
42	3	2	28	17	VERSCHLEIERUNG	KOPFTUCH	KOPFTUCH	1		140989999999991	3179
42	3	2	29	32	TRAUM	WIRKLICHKEIT	ILLUSION	0		7063.5	8743
42	3	2	30	38	NEFFE	GROSSMUTTER	GROSSMUTTER	1		134370000000019	9279
42	3	2	31	10	ILLUSION	WAHRNEHMUNG	UNWIRKLICHKEIT	0		10007.5	12695
42	3	2	32	24	GNADE	BARMHERZIGKEIT	BARMHERZIGKEIT	1		187170000000019	3849
42	3	2	33	22	MACHT	HERRSCHER	REICH	0		115897000000002	12309
42	3	2	34	23	BUNGALOW	SIEDLUNG	SIEDLUNG	1		185329999999981	3489
42	3	2	35	6	ZUWACHS	FORTSCHRITT		0		-1	-1
42	3	2	36	37	DÄMMERUNG	MORGENGRAUEN	MORGENGRAUEN	1		567029999999981	11727
42	3	2	37	33	ERLÖSUNG	HIMMELREICH	GOTT	0		631960000000009	7391
42	3	2	38	14	HAUT	BLUT		0		-1	-1
42	3	2	39	31	HÄRTE	KRAFT		0		-1	-1
42	3	2	40	9	GESPENST	ERSCHEINUNG		0		-1	-1
42	4	3	1	16	GEBÄUDE	HOTEL	HAUS	0		8049	9485
42	4	3	2	35	PROFIL	PHOTOGRAPHIE	GEMÄLDE	0		663570000000019	9699
42	4	3	3	27	ALKOHOL	OPIUM	OPIUM	1		222370000000019	3615
42	4	3	4	29	PUDDING	SÜSSIGKEITEN	DESSERT	0		937570000000019	11519
42	4	3	5	39	GESCHREI	PANIK	CHAOS	0		640779999999981	7471
42	4	3	6	20	LARVE	RAUPE	RAUPE	1		999700000000186	2007
42	4	3	7	19	GESUNDHEIT	IMPFUNG		0		-1	-1
42	4	3	8	37	WOLLE	KLEIDUNG	KLEIDUNG	1		140779999999981	3831
42	4	3	9	18	GEDÄCHTNIS	ELEFANT	ELEFANT	1		714329999999981	8679
42	4	3	10	36	JUNGE	MÄDCHEN		0		-1	-1
42	4	3	11	14	FORDERUNG	GEHALT		0		-1	-1
42	4	3	12	28	SEGEN	SCHÖPFER	GOTT	0		646770000000019	7757
42	4	3	13	24	RICHTER	GERECHTIGKEIT		0		-1	-1
42	4	3	14	38	DEFINITION	KONZEPT	ERKLÄRUNG	0		615610000000009	7853
42	4	3	15	1	GIFT	MORD	MORD	1		134379999999981	2559
42	4	3	16	25	ZWIELICHT	UNTERWELT	GEFAHR	0		661560000000009	7639
42	4	3	17	2	VULKAN	EXPLOSION		0		-1	-1
42	4	3	18	15	PAPIER	BRIEF	STIFT	0		107996000000001	11887
42	4	3	19	17	GEIST	FLASCHE		0		-1	-1
42	4	3	20	34	ERDGESCHOSS	DACHBODEN		0		-1	-1
42	4	3	21	30	TAT	ABSICHT	ABSICHT	1		338370000000019	11589
42	4	3	22	13	HELDENMUT	TAPFERKEIT	TAPFERKEIT	1		964160000000009	11169
42	4	3	23	32	CHANCE	BEGEGNUNG	MÖGLICHKEIT	0		502370000000019	7935
42	4	3	24	10	LEIDENSCHAFT	KUSS	LUST	0		127277999999998	14823
42	4	3	25	22	ZEIT	URSPRUNG		0		-1	-1
42	4	3	26	23	ARMUT	ELEND	ELEND	1		119970000000019	2295
42	4	3	27	40	PLAN	GROSSSTADT	SKIZZE	0		833579999999981	9655
42	4	3	28	4	STUHL	SESSEL	TISCH	0		154389999999991	2951
42	4	3	29	5	INDUSTRIE	BRANCHE	PRODUKTION	0		675970000000019	8599
42	4	3	30	12	DAMPF	LOKOMOTIVE	LOKOMOTIVE	1		152789999999991	3783
42	4	3	31	3	TÄUSCHUNG	ECHTHEIT		0		-1	-1
42	4	3	32	33	AUTO	PRESTIGE	LUXUS	0		183170000000019	9615
42	4	3	33	11	APFEL	PFIRSICH	PFIRSICH	1		351189999999991	8471
42	4	3	34	21	STOLZ	RUHM		0		-1	-1
42	4	3	35	6	BESITZ	ANTEIL		0		-1	-1
42	4	3	36	31	VERGLEICH	GLEICHNIS	UNTERSCHIED	0		117237000000002	13539
42	4	3	37	8	MEINEID	EHRENHAFTIGKEIT	TREUE	0		398370000000019	7095
42	4	3	38	26	BEWEIS	TATSACHE		0		-1	-1
42	4	3	39	9	ANSICHT	MEINUNG	MEINUNG	1		483189999999991	6961
42	4	3	40	7	NORM	MORAL	MORAL	1		345389999999991	4870
42	5	4	1	37	ANGST	SCHLANGE	PANIK	0		174009999999963	2698
42	5	4	2	40	GENUSS	ZIGARRE	ZIGARRE	1		799170000000019	10299
42	5	4	3	4	ANGEBOT	MARKT	MARKT	1		397179999999981	5100
42	5	4	4	25	BETTLER	UNGLÜCK	ELEND	0		4720.5	6439
42	5	4	5	10	ZIEL	RICHTUNG	ROUTE	0		235179999999981	3709
42	5	4	6	26	DICKICHT	WALD	WALD	1		118459999999963	2589
42	5	4	7	34	SCHLEMMER	LECKERBISSEN	DELIKATESSE	0		931559999999963	13132
42	5	4	8	14	ERGÄNZUNG	ZUSATZ	ZUSATZ	1		8760	10720
42	5	4	9	36	POLIZIST	WACHE	GEFÄNGNIS	0		722870000000019	9480
42	5	4	10	23	GEDICHT	LIEBE	LIEBE	1		2240	4096
42	5	4	11	16	ERFORSCHUNG	PATENT	ERFINDER	0		489579999999981	16061
42	5	4	12	32	DIENER	HALTUNG	KÖNIG	0		11522	13082
42	5	4	13	22	ZIMMER	ECKE		0		-1	-1
42	5	4	14	5	MÖNCH	NONNE	NONNE	1		2248	10224
42	5	4	15	3	SALAT	GARTEN	GARTEN	1		195979999999981	4576
42	5	4	16	21	DIAMANT	GOLD	GOLD	1		1392	2304
42	5	4	17	11	AUFGABE	ERLEDIGUNG		0		-1	-1
42	5	4	18	8	GLÜCK	ZUFALL	ZUKUNFT	0		127037000000002	14370
42	5	4	19	17	KLIPPE	ABGRUND	ABGRUND	1		3200	9999
42	5	4	20	9	LAUNE	HUMOR	FREUDE	0		166717999999998	17729
42	5	4	21	28	GÖTTIN	GEBET	GEBET	1		3334	4799
42	5	4	22	31	MERKMAL	DETAIL	PERSÖNLICHKEIT	0		629379999999981	10399
42	5	4	23	38	SAUERSTOFF	LUFT	LUFT	1		1366	2502
42	5	4	24	1	GRUPPE	VERSAMMLUNG	VERSAMMLUNG	1		259179999999981	4528
42	5	4	25	7	HIMMEL	FIRMAMENT	FIRMAMENT	1		498320000000019	10800
42	5	4	26	20	ANDEUTUNG	VERDACHT	SYMBOL	0		15263	16623
42	5	4	27	13	NAGEL	METALL	METALL	1		1600	3065
42	5	4	28	27	VERRAT	TREUE		0		-1	-1
42	5	4	29	33	BEGABUNG	VERERBUNG	VERERBUNG	1		217109999999963	5816
42	5	4	30	35	FAHNE	EROBERUNG	REGIME	0		805470000000019	12847
42	5	4	31	24	LABYRINTH	SUCHE	SUCHE	1		201309999999963	7143
42	5	4	32	18	BESESSENHEIT	TEUFEL	OBSESSION	0		2080	4160
42	5	4	33	15	MOOR	SUMPF	SUMPF	1		183990000000037	2936
42	5	4	34	39	GESCHICHTE	ENTWICKLUNG	ERZÄHLUNG	0		658490000000037	9492
42	5	4	35	30	MUSIKER	AKKORDEON	ARTIST	0		1650	5330
42	5	4	36	2	SCHÜLER	DOZENT	N	0		199919000000004	20005
42	5	4	37	19	BETRAG	WECHSEL		0		130	14530
42	5	4	38	12	THEORIE	AUSNAHME	METHODE	0		108000999999996	12568
42	5	4	39	6	STIRN	KINN	KINN	1		185590000000037	5072
42	5	4	40	29	ANFÜHRER	CHEF		0		-1	-1
42	6	5	1	29	PINSEL	LEINWAND	GEMÄLDE	0		758709999999963	8771
42	6	5	2	39	VERLETZUNG	SCHORF		0		-1	-1
42	6	5	3	18	BAHNHOF	KIOSK		0		-1	-1
42	6	5	4	13	GESICHT	MASKE		0		-1	-1
42	6	5	5	7	AUFSTAND	REBELLION	REBELLION	1		133509999999963	4871
42	6	5	6	15	TROPEN	AMAZONAS	AMAZONAS	1		1247	3679
42	6	5	7	8	HEFT	NOTE	STIFT	0		635909999999963	7935
42	6	5	8	12	FLOCKEN	SCHNEE	SCHNEE	1		235920000000019	5087
42	6	5	9	38	FAHRZEUG	KETTE	REIFEN	0		747109999999963	10303
42	6	5	10	11	MÖBEL	LEHNE		0		-1	-1
42	6	5	11	27	SCHAUSPIEL	BÜHNE	THEATER	0		427909999999963	5951
42	6	5	12	25	SPORT	SCHWEISS		0		-1	-1
42	6	5	13	17	SCHIFF	DOCK	BOOT	0		1695	3359
42	6	5	14	35	GETREIDE	DINKEL	DINKEL	1		1279	2911
42	6	5	15	37	WEBER	KAMM	STOFF	0		7519	8896
42	6	5	16	9	KAUFHAUS	SCHAUFENSTER	SCHAUFENSTER	1		361090000000037	6038
42	6	5	17	26	FAHRRAD	PEDAL		0		-1	-1
42	6	5	18	32	FABRIK	PRODUKTION	PRODUKTION	1		336009999999963	12452
42	6	5	19	28	STIFT	KAPPE	HEFT	0		701509999999963	9799
42	6	5	20	2	GELENK	KEULE	KEULE	1		280709999999963	4855
42	6	5	21	21	BÜNDNIS	PAKT	KIND	0		658209999999963	16767
42	6	5	22	6	GLAUBE	BIBEL	RELIGION	0		2095	4202
42	6	5	23	24	INFEKTION	SCHMERZEN	ANSTECKUNG	0		6852	8764
42	6	5	24	34	EREIGNIS	FEST		0		-1	-1
42	6	5	25	5	ORCHESTER	KONZERT	KONZERT	1		190990000000037	3494
42	6	5	26	30	HEER	INFANTERIE	KRIEG	0		2816	5368
42	6	5	27	22	NATUR	PFLANZE		0		-1	-1
42	6	5	28	3	BRÜCKE	SAN FRANCISCO		0		-1	-1
42	6	5	29	33	REPTIL	ECHSE	ECHSE	1		176579999999981	3672
42	6	5	30	36	STRASSE	TEER		0		-1	-1
42	6	5	31	4	MAUER	BRÜSTUNG	WAND	0		3231	4840
42	6	5	32	31	AUFTRAG	ARBEIT	ARBEIT	1		799020000000019	12406
42	6	5	33	19	SCHULE	HOLZ		0		-1	-1
42	6	5	34	16	REISE	KONTINENT	TOURIST	0		199920000000019	3578
42	6	5	35	20	RIESE	SCHRITT	SCHRITT	1		250020000000019	3759
42	6	5	36	40	FLOTTE	DECK		0		-1	-1
42	6	5	37	14	ANGABE	ZEUGE	INFORMATION	0		2207	4183
42	6	5	38	23	ZÜGEL	WENDE	LENKUNG	0		2591	8983
42	6	5	39	1	KRUG	BIER	BIER	1		197979999999981	2906
42	6	5	40	10	INSTRUMENT	OBOE	OBOE	1		209220000000019	12284
42	7	6	1	5	EISENBAHN	SCHIENE	SCHIENE	1		927770000000019	10243
42	7	6	2	38	FISCH	SCHUPPEN		0		-1	-1
42	7	6	3	22	ENERGIE	ÖL		0		-1	-1
42	7	6	4	23	NÄHEN	KREUZSTICH	STRICKEN	0		847740000000037	9774
42	7	6	5	39	LABOR	PIPETTE	EXPERIMENT	0		482309999999963	6639
42	7	6	6	25	AQUARELL	GALERIE		0		-1	-1
42	7	6	7	34	MUSKEL	SEHNE	KÖRPER	0		942329999999981	11112
42	7	6	8	19	THEATER	REIHE	KINO	0		724629999999981	8134
42	7	6	9	10	TANNE	RINDE	FICHTE	0		155929999999981	7295
42	7	6	10	32	SCHMIED	HUFEISEN	HUFEISEN	1		603109999999963	7948
42	7	6	11	31	ORKAN	WIRBEL	TORNADO	0		349029999999981	10579
42	7	6	12	26	KÜCHE	EIMER		0		-1	-1
42	7	6	13	1	UFER	DAMM	DAMM	1		135870000000019	2228
42	7	6	14	8	FLUGZEUG	TOMATENSAFT	PILOT	0		5863.5	7914
42	7	6	15	28	BIBLIOTHEK	SIGNATUR	VERLEIH	0		2396.5	9495
42	7	6	16	3	GEBIRGE	EDELWEISS	BACH	0		386329999999981	5431
42	7	6	17	20	RINGE	BAUM	RETTUNG	0		159272000000002	17599
42	7	6	18	35	KÜSTE	DÜNE	UFER	0		217329999999981	4796
42	7	6	19	36	INSEKT	LIBELLE	LIBELLE	1		1614	3309
42	7	6	20	9	HERD	FEUER	OFEN	0		105040000000037	4676
42	7	6	21	21	ARZT	PRAXIS	PRAXIS	1		706320000000019	9312
42	7	6	22	11	SCHACH	TURM	TURM	1		122229999999981	2382
42	7	6	23	7	TONNE	REGEN	WASSER	0		333690000000037	4863
42	7	6	24	4	WINTER	UNFALL		0		-1	-1
42	7	6	25	13	VERORDNUNG	BESCHEID	BESCHEID	1		287179999999981	4369
42	7	6	26	40	RADIO	STIMME	STIMME	1		351829999999981	4950
42	7	6	27	18	KAMPF	SIEG	STREIT	0		511920000000019	8911
42	7	6	28	17	REVOLVER	KALIBER	KONFLIKT	0		544729999999981	7551
42	7	6	29	16	NACHT	SCHEINWERFER		0		-1	-1
42	7	6	30	6	DYNAMO	LICHT	LEUCHTE	0		430020000000019	11541
42	7	6	31	15	GEFÄNGNIS	VERGEHEN	WÄRTER	0		663829999999981	7938
42	7	6	32	33	LADEN	REKLAME	RÄUBER	0		890200000000186	3932
42	7	6	33	24	SPIELZEUG	PLASTIK	PLASTIK	1		9057	10137
42	7	6	34	14	HOCHZEIT	ALTAR		0		-1	-1
42	7	6	35	2	WEIN	BLUME	SEKT	0		356420000000019	7890
42	7	6	36	30	BUCH	SCHRIFTSTELLER		0		-1	-1
42	7	6	37	29	GRILLEN	SOMMER		0		-1	-1
42	7	6	38	27	MUSEUM	ÄGYPTEN	KINO	0		483129999999981	6231
42	7	6	39	12	ZEUS	HADES	HADES	1		103920000000019	2327
42	7	6	40	37	STRAUSS	TULPEN		0		-1	-1
42	8	7	1	20	TINTE	BLEISTIFT	BLEISTIFT	1		214430000000075	5360
42	8	7	2	10	EIFERSUCHT	GRUND		0		-1	-1
42	8	7	3	12	WHISKY	DUDELSACK	PUB	0		142474000000004	15791
42	8	7	4	8	FIEBER	ERSCHÖPFUNG	ERKÄLTUNG	0		166969999999925	3423
42	8	7	5	13	ERFOLG	LEBENSLAUF	EHRGEIZ	0		854330000000075	10311
42	8	7	6	1	HERZLICHKEIT	GEHÄSSIGKEIT		0		699930000000075	9348
42	8	7	7	39	ÄRGER	FEINDSELIGKEIT		0		-1	-1
42	8	7	8	4	WEISE	ART		0		-1	-1
42	8	7	9	16	FUSSKNÖCHEL	ARM	KNIE	0		373530000000075	10543
42	8	7	10	31	TODESKAMPF	LEBEN	RETTUNG	0		284730000000075	4519
42	8	7	11	21	KRANKENWAGEN	NOTFALL	NOTFALL	1		121530000000075	2567
42	8	7	12	24	DOKTOR	KLINIK		0		-1	-1
42	8	7	13	40	ARGUMENT	ENTSCHEIDUNG	AUSEINANDERSETZUNG	0		505530000000075	9919
42	8	7	14	6	HEKTAR	ZAUN	FELD	0		299930000000075	3655
42	8	7	15	17	VERSCHIEDENHEIT	GEGENTEIL	GEMEINSAMKEIT	0		4487.5	6575
42	8	7	16	27	LAWINE	FELSBLOCK	FELSBROCKEN	0		3188.5	7871
42	8	7	17	35	HAUSSCHUHE	PFEIFE	FELL	0		370469999999925	4687
42	8	7	18	15	SCHLAMM	HÜRDE		0		-1	-1
42	8	7	19	32	ZERSTÖRUNG	AUSROTTUNG		0		-1	-1
42	8	7	20	2	KAMMER	GEKLAPPER		0		-1	-1
42	8	7	21	37	MIKROSKOP	BAKTERIEN	BAKTERIEN	1		164509999999963	3750
42	8	7	22	7	BOTSCHAFTER	NATIONALITÄT		0		-1	-1
42	8	7	23	34	EMANZIPATION	GLEICHSTELLUNG	GLEICHSTELLUNG	1		126609999999963	3775
42	8	7	24	3	AUSBILDUNG	ZUKUNFT		0		-1	-1
42	8	7	25	30	DARBIETUNG	BEOBACHTUNG	SCHAUSPIEL	0		167130000000075	3543
42	8	7	26	14	PROFESSOR	HOCHSCHULE		0		-1	-1
42	8	7	27	9	STEUER	UNTERSCHLAGUNG		0		-1	-1
42	8	7	28	19	UMWELT	GEFÄHRDUNG		0		-1	-1
42	8	7	29	23	SCHÄDEL	LEICHE		0		-1	-1
42	8	7	30	29	ALGEBRA	FUNKTION	FUNKTION	1		295830000000075	4710
42	8	7	31	11	ÜBERBLICK	STANDPUNKT	ARGUMENT	0		6559.5	15663
42	8	7	32	38	ZAUBERER	ENTHÜLLUNG	TRICK	0		2402.5	6418
42	8	7	33	36	VERMITTLUNG	INTERVIEW		0		-1	-1
42	8	7	34	28	ENTFÜHRUNG	AUSBEUTE	GEISEL	0		130330000000075	2935
42	8	7	35	22	SCHLEIM	HAFER		0		16245	20001
42	8	7	36	5	ZITRONE	ERDBEERE	ERDBEERE	1		360630000000075	6112
42	8	7	37	18	STANGE	STOSS	STRICK	0		274130000000075	3839
42	8	7	38	25	METHODE	VERSUCH		0		-1	-1
42	8	7	39	26	ANTWORT	BEKENNTNIS	REAKTION	0		3938	5431
42	8	7	40	33	CHARME	HERZ		0		-1	-1
								92
