## Supplementary material for "Vast amounts of encoded items nullify but do not reverse the effect of sleep on declarative memory": Dataset: PAL_42_1_3.xlsx

### Sheet: Sheet1
VP_Nr	Block	VersioN	counter	pair_code	cue	correct_answer	answer		accuracy	reactiontime1	reactiontime2
42	1	16	1	37	MÖRDER	SÜNDE		0		-1	-1
42	1	16	2	31	EXEKUTION	ERSCHIEßUNG	STRICK	0		2310.6	6510
42	1	16	3	39	FLIRT	ROMANTIK	KUSS	0		2223.2	3039
42	1	16	4	36	BOMBE	TERRORIST	TERRORIST	1		1279.7	4007
42	1	16	5	19	AFFÄRE	PARTNERSCHAFT		0		-1	-1
42	1	16	6	2	GEFAHR	HAI		0		-1	-1
42	1	16	7	21	RANG	HIERARCHIE		0		-1	-1
42	1	16	8	16	BIRKE	LAUB	RINDE	0		2679.7	5659
42	1	16	9	30	AUSKUNFT	PROPAGANDA	INFORMATION	0		2489.8	4161
42	1	16	10	25	CHARAKTER	OFFENHEIT	PERSÖNLICHKEIT	0		2279.8	6777
42	1	16	11	23	BOSS	FRAGE		0		-1	-1
42	1	16	12	28	BOOT	MATROSE	SEE	0		5799.8	6639
42	1	16	13	3	SEE	WASSER		0		-1	-1
42	1	16	14	1	BEHÖRDE	KÜNDIGUNG	ERLASS	0		2103.8	4399
42	1	16	15	12	KAPITALISMUS	KOMMUNISMUS	KOMMUNISMUS	1		306910000000001	5053
42	1	16	16	26	PUBLIKUM	ZUSCHAUER	ZUSCHAUER	1		1241.8	2465
42	1	16	17	35	FREUDE	LUST		0		-1	-1
42	1	16	18	10	FLÄCHE	ZENTRUM	ACKER	0		930960000000001	10209
42	1	16	19	27	ROUTE	HEIMWEG	KARTE	0		145989999999999	4435
42	1	16	20	9	SCHNITT	FILM	FILM	1		1375.8	2753
42	1	16	21	6	BEVÖLKERUNG	MASSE	GEMEINDE	0		334960000000001	6133
42	1	16	22	20	ANLAGE	RENDITE		0		-1	-1
42	1	16	23	5	NATION	EINIGKEIT	GEMEINDE	0		663179999999999	9431
42	1	16	24	32	BAUER	FARM	FARM	1		131789999999999	2615
42	1	16	25	34	STUDENT	KLAUSUR	KLAUSUR	1		126370000000001	2543
42	1	16	26	11	PHASE	STADIUM		0		-1	-1
42	1	16	27	24	MODE	HOSE	STIL	0		217129999999999	2999
42	1	16	28	18	ASSISTENT	PROFESSION		0		-1	-1
42	1	16	29	40	VIRUS	ERREGER	KRANKHEIT	0		409560000000001	5335
42	1	16	30	4	UNRECHT	BENACHTEILIGUNG		0		-1	-1
42	1	16	31	29	GERICHT	VERHANDLUNG	UNWAHRHEIT	0		234229999999999	4271
42	1	16	32	7	KOMMENTAR	PRESSE	PRESSE	1		240489999999999	3534
42	1	16	33	22	DIREKTION	BESCHLUSS	PRÄSIDENT	0		329579999999999	4839
42	1	16	34	13	JOURNALIST	PRESSEFREIHEIT		0		-1	-1
42	1	16	35	14	KOCH	OFEN	OFENHERD	0		542520000000001	8803
42	1	16	36	8	BEFUGNIS	ERMÄCHTIGUNG	ERMÄCHTIGUNG	1		124779999999999	3127
42	1	16	37	33	VERGÜTUNG	GELD	LOHN	0		258379999999999	3698
42	1	16	38	17	JUSTIZ	GLAUBWÜRDIGKEIT	BEHÖRDE	0		370179999999999	4853
42	1	16	39	15	VISUM	TOURISMUS	TOURIST	0		129560000000001	2386
42	1	16	40	38	PRIESTER	KATHEDRALE		0		-1	-1
42	2	1	1	13	KUGEL	QUADRAT	QUADRAT	1		603330000000005	7184
42	2	1	2	35	FIGUR	BRETT	KREIS	0		326010000000009	4055
42	2	1	3	8	BARGELD	WERT		0		-1	-1
42	2	1	4	39	SCHAMGEFÜHL	KÖRPER		0		-1	-1
42	2	1	5	24	BEDÜRFNIS	WERBUNG	ERLAUBNIS	0		363080000000005	5229
42	2	1	6	37	ANEKDOTE	WITZ	GESCHICHTE	0		170589999999991	3010
42	2	1	7	38	FÄHIGKEIT	VERANLAGUNG		0		-1	-1
42	2	1	8	11	GEHIRN	BEWUSSTSEIN		0		-1	-1
42	2	1	9	33	RÜSTUNG	ANGRIFF	KRIEG	0		465580000000005	5455
42	2	1	10	16	VOGEL	KATZE		0		-1	-1
42	2	1	11	18	TRINKSPRUCH	SPRICHWORT		0		-1	-1
42	2	1	12	12	NUTZEN	KOSTEN	ZWECK	0		914289999999991	10159
42	2	1	13	4	STURM	WINDHAUCH	GEWITTER	0		140689999999991	4019
42	2	1	14	6	CHAOS	STRUKTUR		0		-1	-1
42	2	1	15	5	BERUF	ANERKENNUNG		0		-1	-1
42	2	1	16	19	ERDE	STEIN	STEIN	1		140789999999991	2263
42	2	1	17	36	RÜCKSCHRITT	VERGANGENHEIT	VERGANGENHEIT	1		104789999999991	2879
42	2	1	18	22	LÖSUNG	PROBLEM	PROBLEM	1		134389999999991	2612
42	2	1	19	17	STAUB	SAUBERKEIT	BODEN	0		626689999999991	7291
42	2	1	20	23	SÄNGER	KÜNSTLER	ARTIST	0		143989999999991	3552
42	2	1	21	25	SPASS	FEIER		0		-1	-1
42	2	1	22	9	FORM	KREIS	KREIS	1		3048	6072
42	2	1	23	27	GRUNDRECHT	VERFASSUNG	VERFASSUNG	1		969.5	2406
42	2	1	24	14	STERN	WEIHNACHTEN	WEIHNACHTEN	1		136339999999991	3830
42	2	1	25	30	BEGRIFF	BEDEUTUNG	DEFINITION	0		428889999999991	5699
42	2	1	26	21	DEMOKRATIE	SYSTEM		0		-1	-1
42	2	1	27	15	BECHER	KAFFEE		0		-1	-1
42	2	1	28	29	MANGEL	VERZICHT		0		-1	-1
42	2	1	29	34	EMPFEHLUNG	RAT		0		-1	-1
42	2	1	30	2	MASCHINE	APPARAT	APPARAT	1		326330000000005	5175
42	2	1	31	1	PELZ	FUCHS	FUCHS	1		121469999999995	1871
42	2	1	32	26	SKLAVE	KÖNIG	KÖNIG	1		163569999999995	2322
42	2	1	33	28	URHEBER	KAUSALITÄT		0		-1	-1
42	2	1	34	40	PUPPE	KIND	KIND	1		180119999999995	10629
42	2	1	35	31	NÄSSE	GEWITTER	GEWITTER	1		1224	2479
42	2	1	36	20	INFORMATION	INHALT		0		-1	-1
42	2	1	37	3	STILLE	EINSAMKEIT		0		-1	-1
42	2	1	38	7	ZEITUNG	DRUCK	PRESSE	0		4336	5416
42	2	1	39	32	EINGEBUNG	IDEE	IDEE	1		155980000000005	2672
42	2	1	40	10	ABSPRACHE	VERTRAG	VERTRAG	1		139980000000005	2551
42	3	2	1	6	ZUWACHS	FORTSCHRITT	ENTWICKLUNG	0		394520000000019	5505
42	3	2	2	16	KRITERIUM	AUSWAHL	AUSWAHL	1		148710000000009	2519
42	3	2	3	20	BEGRÜSSUNG	FREUNDLICHKEIT		0		-1	-1
42	3	2	4	32	TRAUM	WIRKLICHKEIT	UNWIRKLICHKEIT	0		296310000000009	7803
42	3	2	5	7	GRAS	VIEH	WIESE	0		7184	7968
42	3	2	6	12	KOMÖDIE	DRAMA	DRAMA	1		138410000000009	2288
42	3	2	7	37	DÄMMERUNG	MORGENGRAUEN	MORGENGRAUEN	1		277510000000009	6087
42	3	2	8	10	ILLUSION	WAHRNEHMUNG	UNWIRKLICHKEIT	0		255910000000009	4431
42	3	2	9	8	BERG	HÜTTE	SEE	0		4863.5	5810
42	3	2	10	40	POSTKUTSCHE	PFERD		0		-1	-1
42	3	2	11	24	GNADE	BARMHERZIGKEIT	BARMHERZIGKEIT	1		186110000000009	3941
42	3	2	12	1	BLICK	PERSPEKTIVE	SEE	0		603889999999991	7439
42	3	2	13	36	AUSWERTUNG	ERGEBNIS	ERGEBNIS	1		115889999999991	2455
42	3	2	14	27	SCHICKSAL	IRONIE	IRONIE	1		236220000000019	3338
42	3	2	15	14	HAUT	BLUT		0		-1	-1
42	3	2	16	11	EHE	VERLOBUNG	SCHUTZ	0		659970000000019	7504
42	3	2	17	2	MALER	PIANIST	PIANIST	1		391910000000009	6735
42	3	2	18	30	SPRACHE	AKUSTIK		0		-1	-1
42	3	2	19	25	DISZIPLIN	GEHORSAM	AUSDAUER	0		4512	5736
42	3	2	20	13	TIER	FROSCH	FROSCH	1		101610000000009	1898
42	3	2	21	38	NEFFE	GROSSMUTTER	GROSSVATER	0		750970000000019	10169
42	3	2	22	39	FASS	KELLER	KELLER	1		220310000000009	3331
42	3	2	23	5	FREUND	VERTRAUEN		0		-1	-1
42	3	2	24	22	MACHT	HERRSCHER		0		-1	-1
42	3	2	25	31	HÄRTE	KRAFT		0		-1	-1
42	3	2	26	23	BUNGALOW	SIEDLUNG	SIEDLUNG	1		108110000000009	2473
42	3	2	27	18	SCHMETTERLING	BLÜTE	RAUPE	0		287910000000009	3815
42	3	2	28	9	GESPENST	ERSCHEINUNG		0		-1	-1
42	3	2	29	26	FRAGE	EINWAND	REAKTION	0		231110000000009	3255
42	3	2	30	17	VERSCHLEIERUNG	KOPFTUCH	KOPFTUCH	1		121510000000009	2631
42	3	2	31	35	ANFORDERUNG	SCHWIERIGKEIT	KRITERIUM	0		259210000000009	4416
42	3	2	32	34	PRÜFUNG	MISSERFOLG		0		-1	-1
42	3	2	33	29	TAL	WIESE		0		-1	-1
42	3	2	34	21	ANSTAND	SITTE	EHRE	0		271210000000009	3308
42	3	2	35	15	SEEGANG	DAMPFER	WELLE	0		434470000000019	5051
42	3	2	36	4	KRITIK	ZWEIFEL		0		-1	-1
42	3	2	37	19	GEISEL	GEFANGENER	GEFÄNGNIS	0		354289999999991	5855
42	3	2	38	33	ERLÖSUNG	HIMMELREICH	GOTT	0		541510000000009	6063
42	3	2	39	28	UHR	KIRCHE		0		-1	-1
42	3	2	40	3	VERLUST	ABNAHME	TRAUER	0		294089999999991	3997
42	4	3	1	4	STUHL	SESSEL	TISCH	0		345410000000009	5894
42	4	3	2	8	MEINEID	EHRENHAFTIGKEIT	TREUE	0		407920000000019	7415
42	4	3	3	10	LEIDENSCHAFT	KUSS	KUSS	1		197210000000009	3151
42	4	3	4	23	ARMUT	ELEND	ELEND	1		935100000000093	1839
42	4	3	5	34	ERDGESCHOSS	DACHBODEN	TREPPE	0		935920000000019	13255
42	4	3	6	39	GESCHREI	PANIK	STREIT	0		323120000000019	4343
42	4	3	7	32	CHANCE	BEGEGNUNG	GELEGENHEIT	0		195929999999981	8355
42	4	3	8	9	ANSICHT	MEINUNG	LUFT	0		565129999999981	6435
42	4	3	9	2	VULKAN	EXPLOSION	GEFAHR	0		630329999999981	7295
42	4	3	10	20	LARVE	RAUPE	RAUPE	1		919299999999814	1667
42	4	3	11	11	APFEL	PFIRSICH	PFIRSICH	1		537120000000019	8491
42	4	3	12	33	AUTO	PRESTIGE	FAHRRAD	0		853439999999991	9823
42	4	3	13	22	ZEIT	URSPRUNG		0		-1	-1
42	4	3	14	35	PROFIL	PHOTOGRAPHIE	GEMÄLDE	0		265129999999981	11271
42	4	3	15	37	WOLLE	KLEIDUNG	KLEIDUNG	1		143120000000019	2447
42	4	3	16	24	RICHTER	GERECHTIGKEIT	GERECHTIGKEIT	1		584189999999991	7759
42	4	3	17	29	PUDDING	SÜSSIGKEITEN		0		-1	-1
42	4	3	18	13	HELDENMUT	TAPFERKEIT		0		-1	-1
42	4	3	19	16	GEBÄUDE	HOTEL	HAUS	0		226839999999991	2789
42	4	3	20	25	ZWIELICHT	UNTERWELT	GEFAHR	0		3190	5223
42	4	3	21	1	GIFT	MORD	MORD	1		117529999999981	2143
42	4	3	22	17	GEIST	FLASCHE		0		-1	-1
42	4	3	23	5	INDUSTRIE	BRANCHE	PRODUKTION	0		154839999999991	6224
42	4	3	24	12	DAMPF	LOKOMOTIVE	LOKOMOTIVE	1		158189999999991	3310
42	4	3	25	6	BESITZ	ANTEIL		0		-1	-1
42	4	3	26	27	ALKOHOL	OPIUM	OPIUM	1		283829999999981	4478
42	4	3	27	28	SEGEN	SCHÖPFER	PRIESTER	0		183639999999991	3191
42	4	3	28	38	DEFINITION	KONZEPT	BEGRIFF	0		137520000000019	2538
42	4	3	29	21	STOLZ	RUHM		0		-1	-1
42	4	3	30	14	FORDERUNG	GEHALT		0		-1	-1
42	4	3	31	31	VERGLEICH	GLEICHNIS		0		-1	-1
42	4	3	32	40	PLAN	GROSSSTADT	ROUTE	0		391029999999981	6929
42	4	3	33	15	PAPIER	BRIEF		0		-1	-1
42	4	3	34	19	GESUNDHEIT	IMPFUNG		0		-1	-1
42	4	3	35	18	GEDÄCHTNIS	ELEFANT		0		-1	-1
42	4	3	36	36	JUNGE	MÄDCHEN		0		-1	-1
42	4	3	37	30	TAT	ABSICHT	ABSICHT	1		227120000000019	3508
42	4	3	38	7	NORM	MORAL	MORAL	1		213029999999981	2939
42	4	3	39	26	BEWEIS	TATSACHE		0		-1	-1
42	4	3	40	3	TÄUSCHUNG	ECHTHEIT		0		-1	-1
42	5	4	1	4	ANGEBOT	MARKT	MARKT	1		131729999999981	4005
42	5	4	2	17	KLIPPE	ABGRUND	FALL	0		207820000000019	2906
42	5	4	3	6	STIRN	KINN	KINN	1		130029999999981	3639
42	5	4	4	31	MERKMAL	DETAIL	EIGENSCHAFT	0		314020000000019	4996
42	5	4	5	28	GÖTTIN	GEBET	GEBET	1		131140000000037	2222
42	5	4	6	18	BESESSENHEIT	TEUFEL	OBSESSION	0		215220000000019	3720
42	5	4	7	32	DIENER	HALTUNG	KÖNIG	0		243129999999981	3463
42	5	4	8	35	FAHNE	EROBERUNG	REVOLUTION	0		262329999999981	5534
42	5	4	9	33	BEGABUNG	VERERBUNG	VERERBUNG	1		200040000000037	3952
42	5	4	10	12	THEORIE	AUSNAHME		0		-1	-1
42	5	4	11	25	BETTLER	UNGLÜCK		0		-1	-1
42	5	4	12	15	MOOR	SUMPF	SUMPF	1		100740000000037	1910
42	5	4	13	5	MÖNCH	NONNE	NONNE	1		236040000000037	6539
42	5	4	14	16	ERFORSCHUNG	PATENT		0		119492999999998	12789
42	5	4	15	29	ANFÜHRER	CHEF		0		-1	-1
42	5	4	16	13	NAGEL	METALL	METALL	1		134690000000037	2351
42	5	4	17	27	VERRAT	TREUE		0		-1	-1
42	5	4	18	20	ANDEUTUNG	VERDACHT		0		-1	-1
42	5	4	19	36	POLIZIST	WACHE		0		-1	-1
42	5	4	20	19	BETRAG	WECHSEL	WERT	0		529059999999963	6162
42	5	4	21	34	SCHLEMMER	LECKERBISSEN		0		-1	-1
42	5	4	22	7	HIMMEL	FIRMAMENT	FIRMAMENT	1		166340000000037	4290
42	5	4	23	38	SAUERSTOFF	LUFT	LUFT	1		1541	2284
42	5	4	24	40	GENUSS	ZIGARRE		0		-1	-1
42	5	4	25	9	LAUNE	HUMOR		0		363940000000037	9496
42	5	4	26	8	GLÜCK	ZUFALL		0		-1	-1
42	5	4	27	1	GRUPPE	VERSAMMLUNG	VERSAMMLUNG	1		153359999999963	3278
42	5	4	28	21	DIAMANT	GOLD	GOLD	1		549990000000037	6264
42	5	4	29	26	DICKICHT	WALD	WALD	1		111140000000037	1807
42	5	4	30	30	MUSIKER	AKKORDEON	ARTIST	0		3957.5	5536
42	5	4	31	39	GESCHICHTE	ENTWICKLUNG	ENTWICKLUNG	1		197440000000037	6534
42	5	4	32	14	ERGÄNZUNG	ZUSATZ		0		-1	-1
42	5	4	33	37	ANGST	SCHLANGE		0		-1	-1
42	5	4	34	2	SCHÜLER	DOZENT		0		-1	-1
42	5	4	35	23	GEDICHT	LIEBE	LIEBE	1		162340000000037	2911
42	5	4	36	22	ZIMMER	ECKE		0		-1	-1
42	5	4	37	10	ZIEL	RICHTUNG	ROUTE	0		220020000000019	3199
42	5	4	38	11	AUFGABE	ERLEDIGUNG	LÖSUNG	0		304740000000037	4119
42	5	4	39	24	LABYRINTH	SUCHE	SUCHE	1		1226.5	1983
42	5	4	40	3	SALAT	GARTEN	GARTEN	1		127140000000037	2279
42	6	5	1	29	PINSEL	LEINWAND	MALER	0		155529999999981	3050
42	6	5	2	5	ORCHESTER	KONZERT	KONZERT	1		128709999999963	2392
42	6	5	3	16	REISE	KONTINENT	TOURIST	0		1302.5	4102
42	6	5	4	24	INFEKTION	SCHMERZEN		0		-1	-1
42	6	5	5	19	SCHULE	HOLZ		0		-1	-1
42	6	5	6	6	GLAUBE	BIBEL	GOTT	0		3258.5	9090
42	6	5	7	34	EREIGNIS	FEST		0		-1	-1
42	6	5	8	17	SCHIFF	DOCK		0		-1	-1
42	6	5	9	2	GELENK	KEULE	KEULE	1		1542.5	2679
42	6	5	10	23	ZÜGEL	WENDE	LENKUNG	0		3446.5	5119
42	6	5	11	22	NATUR	PFLANZE		0		-1	-1
42	6	5	12	38	FAHRZEUG	KETTE	AUTO	0		320759999999963	4351
42	6	5	13	1	KRUG	BIER	BIER	1		272759999999963	3495
42	6	5	14	36	STRASSE	TEER		0		-1	-1
42	6	5	15	39	VERLETZUNG	SCHORF		0		-1	-1
42	6	5	16	37	WEBER	KAMM		0		-1	-1
42	6	5	17	18	BAHNHOF	KIOSK		0		-1	-1
42	6	5	18	10	INSTRUMENT	OBOE	OBOE	1		163959999999963	2760
42	6	5	19	33	REPTIL	ECHSE	ECHSE	1		142940000000037	2277
42	6	5	20	3	BRÜCKE	SAN FRANCISCO		0		-1	-1
42	6	5	21	9	KAUFHAUS	SCHAUFENSTER	SCHAUFENSTER	1		155940000000037	3847
42	6	5	22	14	ANGABE	ZEUGE	INFORMATION	0		2183.5	3735
42	6	5	23	35	GETREIDE	DINKEL	DINKEL	1		106209999999963	1974
42	6	5	24	8	HEFT	NOTE	STIFT	0		235240000000037	3409
42	6	5	25	27	SCHAUSPIEL	BÜHNE	THEATER	0		495420000000019	5974
42	6	5	26	30	HEER	INFANTERIE	KRIEG	0		3108	3767
42	6	5	27	15	TROPEN	AMAZONAS	AMAZONAS	1		1311.5	3391
42	6	5	28	21	BÜNDNIS	PAKT		0		-1	-1
42	6	5	29	31	AUFTRAG	ARBEIT		0		-1	-1
42	6	5	30	26	FAHRRAD	PEDAL		0		-1	-1
42	6	5	31	11	MÖBEL	LEHNE	SESSEL	0		3031.5	4111
42	6	5	32	12	FLOCKEN	SCHNEE	SCHNEE	1		1438.5	3487
42	6	5	33	4	MAUER	BRÜSTUNG	WAND	0		1407.5	2271
42	6	5	34	28	STIFT	KAPPE		0		-1	-1
42	6	5	35	32	FABRIK	PRODUKTION	PRODUKTION	1		106359999999963	2815
42	6	5	36	13	GESICHT	MASKE		0		-1	-1
42	6	5	37	20	RIESE	SCHRITT	SCHRITT	1		1570.5	2783
42	6	5	38	25	SPORT	SCHWEISS		0		-1	-1
42	6	5	39	7	AUFSTAND	REBELLION	REBELLION	1		1084.5	2508
42	6	5	40	40	FLOTTE	DECK	KRIEG	0		4167.5	4983
42	7	6	1	38	FISCH	SCHUPPEN		0		-1	-1
42	7	6	2	11	SCHACH	TURM	TURM	1		281559999999963	3483
42	7	6	3	31	ORKAN	WIRBEL	STURM	0		128059999999963	2219
42	7	6	4	29	GRILLEN	SOMMER		0		-1	-1
42	7	6	5	22	ENERGIE	ÖL		0		-1	-1
42	7	6	6	26	KÜCHE	EIMER	OFENHERD	0		263070000000019	12806
42	7	6	7	33	LADEN	REKLAME	DIEBSTAHL	0		311170000000019	4653
42	7	6	8	39	LABOR	PIPETTE	EXPERIMENT	0		287270000000019	4280
42	7	6	9	20	RINGE	BAUM		0		-1	-1
42	7	6	10	16	NACHT	SCHEINWERFER		0		-1	-1
42	7	6	11	24	SPIELZEUG	PLASTIK	PLASTIK	1		130970000000019	3655
42	7	6	12	9	HERD	FEUER		0		-1	-1
42	7	6	13	1	UFER	DAMM		0		-1	-1
42	7	6	14	18	KAMPF	SIEG	SIEG	1		377859999999963	4407
42	7	6	15	34	MUSKEL	SEHNE		0		-1	-1
42	7	6	16	28	BIBLIOTHEK	SIGNATUR	AUSLEIHE	0		131440000000037	9879
42	7	6	17	35	KÜSTE	DÜNE		0		-1	-1
42	7	6	18	12	ZEUS	HADES	HADES	1		999700000000186	2143
42	7	6	19	4	WINTER	UNFALL		0		-1	-1
42	7	6	20	30	BUCH	SCHRIFTSTELLER	HEFT	0		279170000000019	3513
42	7	6	21	25	AQUARELL	GALERIE	GEMÄLDE	0		472579999999981	6013
42	7	6	22	14	HOCHZEIT	ALTAR		0		-1	-1
42	7	6	23	5	EISENBAHN	SCHIENE	SCHIENE	1		277570000000019	3719
42	7	6	24	21	ARZT	PRAXIS		0		-1	-1
42	7	6	25	10	TANNE	RINDE	FICHTE	0		133570000000019	2249
42	7	6	26	36	INSEKT	LIBELLE	LIBELLE	1		174170000000019	2893
42	7	6	27	19	THEATER	REIHE	SCHAUSPIEL	0		450370000000019	6015
42	7	6	28	15	GEFÄNGNIS	VERGEHEN	RÄUBER	0		363170000000019	4639
42	7	6	29	2	WEIN	BLUME	BIER	0		149570000000019	2795
42	7	6	30	13	VERORDNUNG	BESCHEID	ERLASS	0		201170000000019	3043
42	7	6	31	6	DYNAMO	LICHT	LEUCHTE	0		215170000000019	3205
42	7	6	32	17	REVOLVER	KALIBER	WAFFE	0		236170000000019	3521
42	7	6	33	27	MUSEUM	ÄGYPTEN		0		-1	-1
42	7	6	34	32	SCHMIED	HUFEISEN	EISEN	0		370829999999981	4815
42	7	6	35	3	GEBIRGE	EDELWEISS		0		-1	-1
42	7	6	36	8	FLUGZEUG	TOMATENSAFT		0		-1	-1
42	7	6	37	7	TONNE	REGEN	ABFALL	0		953070000000019	11029
42	7	6	38	37	STRAUSS	TULPEN		0		-1	-1
42	7	6	39	40	RADIO	STIMME	STIMME	1		128770000000019	3375
42	7	6	40	23	NÄHEN	KREUZSTICH		0		-1	-1
42	8	7	1	25	METHODE	VERSUCH	STUDIE	0		417880000000075	4970
42	8	7	2	26	ANTWORT	BEKENNTNIS	REAKTION	0		159190000000037	2775
42	8	7	3	27	LAWINE	FELSBLOCK	FELSBROCKEN	0		443530000000075	6783
42	8	7	4	9	STEUER	UNTERSCHLAGUNG		0		-1	-1
42	8	7	5	39	ÄRGER	FEINDSELIGKEIT	AUSEINANDERSETZUNG	0		273419999999925	5161
42	8	7	6	30	DARBIETUNG	BEOBACHTUNG	SCHAUSPIEL	0		1643	3089
42	8	7	7	2	KAMMER	GEKLAPPER	GERICHT	0		233180000000075	4109
42	8	7	8	20	TINTE	BLEISTIFT	BLEISTIFT	1		224590000000037	3581
42	8	7	9	3	AUSBILDUNG	ZUKUNFT		0		-1	-1
42	8	7	10	19	UMWELT	GEFÄHRDUNG		0		-1	-1
42	8	7	11	34	EMANZIPATION	GLEICHSTELLUNG	GLEICHSTELLUNG	1		103640000000037	2887
42	8	7	12	29	ALGEBRA	FUNKTION	FUNKTION	1		1548	5839
42	8	7	13	11	ÜBERBLICK	STANDPUNKT		0		-1	-1
42	8	7	14	23	SCHÄDEL	LEICHE		0		-1	-1
42	8	7	15	8	FIEBER	ERSCHÖPFUNG	ERKÄLTUNG	0		215969999999925	3447
42	8	7	16	32	ZERSTÖRUNG	AUSROTTUNG		0		-1	-1
42	8	7	17	21	KRANKENWAGEN	NOTFALL	NOTFALL	1		130790000000037	2409
42	8	7	18	7	BOTSCHAFTER	NATIONALITÄT		0		-1	-1
42	8	7	19	16	FUSSKNÖCHEL	ARM	KNIE	0		248580000000075	3253
42	8	7	20	6	HEKTAR	ZAUN		0		-1	-1
42	8	7	21	31	TODESKAMPF	LEBEN		0		-1	-1
42	8	7	22	40	ARGUMENT	ENTSCHEIDUNG		0		-1	-1
42	8	7	23	14	PROFESSOR	HOCHSCHULE		0		-1	-1
42	8	7	24	15	SCHLAMM	HÜRDE	UNRAT	0		470380000000075	12875
42	8	7	25	17	VERSCHIEDENHEIT	GEGENTEIL		0		-1	-1
42	8	7	26	5	ZITRONE	ERDBEERE	ERDBEERE	1		159990000000037	3217
42	8	7	27	35	HAUSSCHUHE	PFEIFE		0		-1	-1
42	8	7	28	36	VERMITTLUNG	INTERVIEW		0		-1	-1
42	8	7	29	4	WEISE	ART		0		-1	-1
42	8	7	30	13	ERFOLG	LEBENSLAUF		0		-1	-1
42	8	7	31	28	ENTFÜHRUNG	AUSBEUTE	GEISEL	0		432590000000037	5789
42	8	7	32	12	WHISKY	DUDELSACK		0		-1	-1
42	8	7	33	1	HERZLICHKEIT	GEHÄSSIGKEIT		0		-1	-1
42	8	7	34	38	ZAUBERER	ENTHÜLLUNG	TRICK	0		131169999999925	3239
42	8	7	35	37	MIKROSKOP	BAKTERIEN	BAKTERIEN	1		250380000000075	4487
42	8	7	36	10	EIFERSUCHT	GRUND		0		-1	-1
42	8	7	37	18	STANGE	STOSS	STRICK	0		346930000000075	4587
42	8	7	38	22	SCHLEIM	HAFER		0		-1	-1
42	8	7	39	33	CHARME	HERZ		0		-1	-1
42	8	7	40	24	DOKTOR	KLINIK		0		-1	-1
								85
