## Supplementary material for "Vast amounts of encoded items nullify but do not reverse the effect of sleep on declarative memory": Dataset: PAL_42_2_2.xlsx

### Sheet: Sheet1
VP_Nr	Block	VersioN	counter	pair_code	cue	correct_answer	answer		accuracy	reactiontime1	reactiontime2
42	1	8	1	12	ABFALL	SCHMUTZ		0		-1	-1
42	1	8	2	29	SÄUGLING	WIEGE	BABY	0		1732.7	3023
42	1	8	3	21	ERMÜDUNG	KREISLAUF		0		-1	-1
42	1	8	4	7	FENSTER	BEWOHNER	TÜR	0		4055.7	7287
42	1	8	5	19	LERCHE	FRÖHLICHKEIT	SPATZ	0		3837.8	9605
42	1	8	6	15	PLAKAT	HAMMER	SCHILD	0		8671.8	11799
42	1	8	7	8	FAMILIE	MUTTER		0		-1	-1
42	1	8	8	24	SOZIALIST	PAROLE	EXTREMIST	0		3541.8	13133
42	1	8	9	22	BEGINN	FOLGE	ANFANG	0		4367.7	6631
42	1	8	10	13	BÜSTENHALTER	BUSEN	BUSEN	1		987899999999994	2793
42	1	8	11	35	LEICHTIGKEIT	SCHWERKRAFT		0		-1	-1
42	1	8	12	6	DICHTER	ZITAT	POESIE	0		4629.7	6959
42	1	8	13	26	ADMIRAL	WAFFENRUHE		0		-1	-1
42	1	8	14	30	STRAND	VERGNÜGEN		0		-1	-1
42	1	8	15	10	IRRTUM	MISSVERSTÄNDNIS		0		-1	-1
42	1	8	16	33	GETRÄNK	SCHAUM		0		-1	-1
42	1	8	17	14	LÜGE	WAHRHEIT		0		773579999999999	11631
42	1	8	18	27	ERFAHRUNG	UNWISSENHEIT		0		-1	-1
42	1	8	19	32	MÜNDIGKEIT	ABHÄNGIGKEIT	ABHÄNGIGKEIT	1		518589999999999	12069
42	1	8	20	18	BLASE	BAUCH		0		-1	-1
42	1	8	21	17	THEMA	INTERESSE		0		-1	-1
42	1	8	22	39	RÄUBER	DIEBSTAHL	DIEBSTAHL	1		417570000000001	8223
42	1	8	23	40	GESTALTUNG	LANDSCHAFT		0		-1	-1
42	1	8	24	38	PFEFFER	BUTTER	SALZ	0		677589999999999	8535
42	1	8	25	5	JUNGFRAU	SCHLEIER	UNSCHULD	0		14334.8	15735
42	1	8	26	4	TRANSPORT	LAGER	ROUTE	0		5372.5	6519
42	1	8	27	28	SCHATTEN	EXISTENZ	LICHT	0		499170000000001	6431
42	1	8	28	9	BEMÜHUNGEN	ANSTRENGUNG		0		-1	-1
42	1	8	29	31	VERWALTUNG	GENEHMIGUNG	BESCHLUSS	0		340770000000001	5727
42	1	8	30	20	FLEISCH	RAUBTIER		0		-1	-1
42	1	8	31	16	PERSON	SCHADEN	MENSCH	0		273370000000001	3613
42	1	8	32	11	REIZ	REAKTION		0		-1	-1
42	1	8	33	3	GABEL	SOSSE	MESSER	0		519079999999999	6729
42	1	8	34	34	ENTSPANNUNG	BEDROHUNG		0		-1	-1
42	1	8	35	2	GELEGENHEIT	LIEBSCHAFT		0		-1	-1
42	1	8	36	37	FISCHER	MEER		0		-1	-1
42	1	8	37	23	ÄRA	ZEITALTER	ZEITALTER	1		303190000000002	6183
42	1	8	38	25	STIMMUNG	ATMOSPHÄRE	FEST	0		576790000000002	6590
42	1	8	39	1	WOHNUNG	HEIM		0		-1	-1
42	1	8	40	36	LEERE	DUMPFHEIT		0		-1	-1
42	2	9	1	28	GEMÜT	HEITERKEIT	GEFÜHL	0		180880000000005	3769
42	2	9	2	35	AUFPRALL	FALL	FALL	1		4736	5768
42	2	9	3	8	ANHÄNGER	MEISTER	KAMERAD	0		10991.8	13437
42	2	9	4	23	TOTSCHLAG	BRUTALITÄT	MORD	0		441369999999995	5178
42	2	9	5	3	GITTER	BESCHRÄNKUNG		0		-1	-1
42	2	9	6	20	KUMMER	TRAURIGKEIT		0		-1	-1
42	2	9	7	16	KRANKHEIT	SYMPTOM		0		-1	-1
42	2	9	8	5	KAMERAD	OPFER		0		-1	-1
42	2	9	9	11	GESCHOSS	PFEIL	PFEIL	1		214180000000005	3062
42	2	9	10	19	VERBRENNUNG	PROZESSION		0		-1	-1
42	2	9	11	22	TAKT	HARFE	NOTE	0		4932	6620
42	2	9	12	1	INSTANZ	GESETZGEBUNG	EINRICHTUNG	0		2864	5560
42	2	9	13	37	STUDIUM	WIRTSCHAFT		0		-1	-1
42	2	9	14	38	SEILTÄNZER	SCHWERPUNKT	BALANCE	0		1472	2472
42	2	9	15	2	GEDULD	KONTROLLE		0		-1	-1
42	2	9	16	21	ORIENTIERUNG	AUSGANG		0		-1	-1
42	2	9	17	33	ÄHNLICHKEIT	WIEDERHOLUNG		0		-1	-1
42	2	9	18	4	TÜR	SCHRANK	GANG	0		435980000000005	11616
42	2	9	19	39	ABRECHNUNG	BANKIER	QUITTUNG	0		161510000000009	3008
42	2	9	20	29	RHEUMATISMUS	IMMUNITÄT	ORDNUNG	0		705580000000005	8355
42	2	9	21	9	KOCHTOPF	BÜGELEISEN		0		-1	-1
42	2	9	22	12	HALLE	TURNIER		0		-1	-1
42	2	9	23	32	GLETSCHER	POL		0		-1	-1
42	2	9	24	14	VERANSTALTUNG	ÖFFENTLICHKEIT	ZIRKUS	0		4727	6543
42	2	9	25	18	WELLE	FLUT		0		-1	-1
42	2	9	26	10	VORTRAG	REDNER		0		-1	-1
42	2	9	27	26	DUFT	GERUCH	GERUCH	1		135980000000005	2312
42	2	9	28	7	SPRÜHREGEN	FLUSS	SCHNEE	0		14527	16363
42	2	9	29	6	BÜRGSCHAFT	VOLLMACHT	VOLLMACHT	1		2211	3619
42	2	9	30	36	VERZIERUNG	PALAST	SCHMUCK	0		4671	5789
42	2	9	31	15	BÜCHEREI	VERLEIH	VERLEIH	1		188180000000005	4330
42	2	9	32	24	GANGSTER	VERBRECHEN	GEISEL	0		9871	11151
42	2	9	33	31	ANREGUNG	BEISPIEL		0		-1	-1
42	2	9	34	27	STRICK	SCHLINGE	SEIL	0		165580000000005	3040
42	2	9	35	13	SARG	GRAB	GRAB	1		2480	3528
42	2	9	36	40	GESCHENK	UNDANK	UNDANK	1		319080000000005	5247
42	2	9	37	17	SONATE	KLAVIER	KLAVIER	1		569489999999991	10775
42	2	9	38	30	ZUGEHÖRIGKEIT	GENERATION	RASSE	0		376510000000009	5360
42	2	9	39	25	FINDIGKEIT	EINFALL		0		-1	-1
42	2	9	40	34	REGEL	KOMBINATION	AUSNAHME	0		304789999999991	6104
42	3	10	1	10	MAGEN	RESTAURANT		0		-1	-1
42	3	10	2	23	SCHNORCHEL	ATLANTIK		0		-1	-1
42	3	10	3	7	LOYALITÄT	BRUDER	TREUE	0		2751	5399
42	3	10	4	21	ELITE	VERMÖGEN		0		-1	-1
42	3	10	5	35	VERLAUF	ENDUNG	ENTWICKLUNG	0		443110000000009	6895
42	3	10	6	40	PEITSCHE	MISSHANDLUNG	FOLTER	0		192710000000009	13871
42	3	10	7	24	MAKEL	SELBSTBEWUSSTSEIN	SELBSTBEWUSSTSEIN	1		6347.5	10479
42	3	10	8	11	DIREKTOR	GESCHÄFT	SEKRETÄR	0		4655	6624
42	3	10	9	36	GESCHLECHT	MANN	MANN	1		1670	3459
42	3	10	10	13	BEOBACHTUNG	AUFMERKSAMKEIT		0		413010000000009	5618
42	3	10	11	12	ZENTIMETER	METER	METER	1		117510000000009	2140
42	3	10	12	3	LINIE	BUS	PUNKT	0		497220000000019	10698
42	3	10	13	29	ZUSPITZUNG	PUNKT	BESCHLEUNIGUNG	0		815110000000009	10020
42	3	10	14	39	ERMORDUNG	GESTÄNDNIS		0		-1	-1
42	3	10	15	16	STRICH	SKIZZE	PUNKT	0		278810000000009	3948
42	3	10	16	2	KAMERADSCHAFT	PARTNER		0		-1	-1
42	3	10	17	22	LIEGE	VERANDA		0		-1	-1
42	3	10	18	19	DROGE	VERHEIMLICHUNG	GEHEIM	0		1239	13431
42	3	10	19	30	PASSION	ORGASMUS	LEIDENSCHAFT	0		123839999999991	3543
42	3	10	20	14	ZUSAMMENHANG	VORZEICHEN		0		-1	-1
42	3	10	21	20	SPIRALE	FRUCHTBARKEIT	VERHÜTUNG	0		291910000000009	10831
42	3	10	22	8	UMARMUNG	INTEGRATION	FRIEDEN	0		415910000000009	10009
42	3	10	23	18	FASCHIST	IDEOLOGIE	REGIME	0		100222000000002	11102
42	3	10	24	6	ABSCHLUSS	PROJEKT	ENDE	0		442310000000009	5063
42	3	10	25	38	REDAKTEUR	KORRESPONDENZ	ZEITUNG	0		3594.5	4976
42	3	10	26	9	VOLK	GEMEINDE	GEMEINDE	1		142929999999981	3047
42	3	10	27	34	VERDROSSENHEIT	RESIGNATION	POLITIK	0		1959	3579
42	3	10	28	32	SCHIFFBRUCH	UNGLÜCKSFALL		0		-1	-1
42	3	10	29	5	ANZUG	BÖRSE	BÖRSE	1		2311	3239
42	3	10	30	37	NEUROSE	PSYCHOLOGIE	KLINIK	0		522079999999981	6277
42	3	10	31	33	OPERATION	KOMA		0		-1	-1
42	3	10	32	27	MONSTER	MUT		0		-1	-1
42	3	10	33	26	POLITIKER	ZUVERSICHT		0		-1	-1
42	3	10	34	25	PARADIES	MENSCH	HÖLLE	0		818320000000019	10833
42	3	10	35	28	ANKÜNDIGUNG	EXAMEN	PROGNOSE	0		2093	4059
42	3	10	36	1	PROGNOSE	GEWISSHEIT	ZUKUNFT	0		3753	4977
42	3	10	37	15	PATIENT	THERAPIE	ARZT	0		342320000000019	4361
42	3	10	38	31	SAMT	STOFF	SEIDE	0		499429999999981	6294
42	3	10	39	17	KÄFER	RUINE	NATUR	0		347920000000019	5039
42	3	10	40	4	FAHRT	AUTOBAHN	BUS	0		327739999999991	4423
42	4	11	1	25	PHILOSOPHIE	SINN		0		-1	-1
42	4	11	2	32	KRAMPF	BEIN		0		-1	-1
42	4	11	3	8	REKORD	ARBEITSLOSIGKEIT		0		-1	-1
42	4	11	4	39	GEWINNUNG	WERBER	SIEG	0		270329999999981	3838
42	4	11	5	3	COMPUTER	ZEITVERTREIB		0		-1	-1
42	4	11	6	34	SYMBOL	WAPPEN		0		-1	-1
42	4	11	7	20	VATERUNSER	RELIGION	KIRCHE	0		397510000000009	6231
42	4	11	8	1	SCHALTER	FLUGHAFEN		0		-1	-1
42	4	11	9	16	TRAKTOR	LENKSTANGE	BAUER	0		476820000000019	5551
42	4	11	10	15	ATTRAKTION	WELTWUNDER		0		-1	-1
42	4	11	11	13	FEHLTRITT	VERANTWORTUNG		0		-1	-1
42	4	11	12	22	KARTE	HINDERNIS	WEG	0		331910000000009	4415
42	4	11	13	27	DOLCH	STICH		0		-1	-1
42	4	11	14	6	AMATEUR	HOBBY	HOBBY	1		324729999999981	4671
42	4	11	15	19	BEGNADIGUNG	DROHUNG	HINRICHTUNG	0		541510000000009	7423
42	4	11	16	4	MEDAILLE	WETTBEWERB		0		-1	-1
42	4	11	17	18	TREIBSTOFF	KILOMETER	BENZIN	0		462310000000009	6527
42	4	11	18	36	WALZER	GALA		0		543079999999981	11471
42	4	11	19	2	UNTAUGLICHKEIT	FAHRER		0		-1	-1
42	4	11	20	14	LEISTUNG	PROVISION		0		-1	-1
42	4	11	21	21	GANS	ENTE	ENTE	1		108829999999981	1720
42	4	11	22	35	BEHANDLUNG	MANDEL	THERAPIE	0		619910000000009	7809
42	4	11	23	33	STURZ	REGIERUNG	FALL	0		198960000000009	3109
42	4	11	24	23	KATEGORIE	GÜLTIGKEIT		0		-1	-1
42	4	11	25	40	WIND	ELEMENT	STURM	0		3741	4975
42	4	11	26	28	VERSEUCHUNG	RATTE		0		-1	-1
42	4	11	27	5	INSTITUTION	ABTEILUNG	BEHÖRDE	0		192729999999981	5307
42	4	11	28	10	ZULASSUNG	NACHWEIS		0		-1	-1
42	4	11	29	30	STRATEGIE	NÄHERUNG	PLAN	0		183989999999991	2829
42	4	11	30	24	AUSSCHAU	GIPFEL		0		-1	-1
42	4	11	31	31	KOPPEL	STIER	STIER	1		315129999999981	4255
42	4	11	32	37	HIRTE	SCHAF	SCHAF	1		938	1719
42	4	11	33	11	SCHEIDUNG	INSTABILITÄT		0		-1	-1
42	4	11	34	29	BUDE	KÜHLSCHRANK		0		-1	-1
42	4	11	35	38	WEG	WILLE		0		-1	-1
42	4	11	36	9	WAHL	GREMIUM		0		-1	-1
42	4	11	37	12	ATOM	MOLEKÜL	MOLEKÜL	1		109210000000009	3847
42	4	11	38	26	HAND	GESTE		0		-1	-1
42	4	11	39	17	HANDSCHRIFT	BUCHSTABE	MASCHINE	0		911860000000009	11711
42	4	11	40	7	BODEN	FUND		0		-1	-1
42	5	12	1	37	INVESTITION	KONZERN	FINANZIERUNG	0		295940000000037	4687
42	5	12	2	16	FREUNDIN	ZÄRTLICHKEIT		0		-1	-1
42	5	12	3	39	ORDNUNG	ZUCHT	CHAOS	0		207129999999981	2823
42	5	12	4	5	BINDUNG	BABY	KIND	0		175529999999981	2632
42	5	12	5	6	SCHLACHTUNG	SCHWEIN	SCHWEIN	1		787040000000037	8830
42	5	12	6	15	VERHAFTUNG	KLINGE	POLIZEI	0		570329999999981	7228
42	5	12	7	1	EMPFINDUNG	GELASSENHEIT	GEFÜHLE	0		219429999999981	4426
42	5	12	8	11	PROGRAMM	KINO		0		-1	-1
42	5	12	9	25	BESTATTUNG	SELBSTMORD	TOD	0		4425.5	5119
42	5	12	10	38	ABEND	MORGEN		0		-1	-1
42	5	12	11	8	KARTELL	KONSENS	KONSENS	1		462340000000037	6039
42	5	12	12	17	BEGRÜNDER	PRÄSIDENT	VORSITZENDER	0		9783.5	12311
42	5	12	13	12	HÖLLE	MYTHOS	TEUFEL	0		6135.5	9297
42	5	12	14	33	ERÖFFNUNG	GRÜNDUNG		0		-1	-1
42	5	12	15	28	UNSTERBLICHKEIT	AUFERSTEHUNG		0		-1	-1
42	5	12	16	35	NOTLAGE	DILEMMA		0		-1	-1
42	5	12	17	19	BAHNSTEIG	ANPASSUNG		0		-1	-1
42	5	12	18	32	KOORDINATION	HANDHABUNG		0		-1	-1
42	5	12	19	4	KLOSTER	MÖNCH	MÖNCH	1		2099.5	3359
42	5	12	20	3	BEIFALL	APPLAUS	APPLAUS	1		126979999999981	3019
42	5	12	21	20	HORN	WARNUNG		0		-1	-1
42	5	12	22	30	DORF	ISOLATION	GEMEINDE	0		5183.5	6863
42	5	12	23	2	GENIE	MATHEMATIK	PHYSIK	0		2239.5	3759
42	5	12	24	36	EINSPARUNG	RECHNUNG		0		-1	-1
42	5	12	25	9	ADER	GESTEIN	PULS	0		310129999999981	5559
42	5	12	26	34	BLEI	STAHL	EISEN	0		2741.5	8469
42	5	12	27	14	SCHLAFWANDELN	UNWIRKLICHKEIT		0		-1	-1
42	5	12	28	7	HIRN	STUDIE		0		-1	-1
42	5	12	29	22	PARTEI	ABSTIMMUNG		0		-1	-1
42	5	12	30	26	EVOLUTION	ERWEITERUNG	ENTWICKLUNG	0		440729999999981	6403
42	5	12	31	29	MOTOR	INDUSTRIALISIERUNG	INDUSTRIALISIERUNG	1		2784.5	8979
42	5	12	32	13	STAAT	UNTERSTÜTZUNG	DEMOKRATIE	0		7623.5	9167
42	5	12	33	31	REICH	PROFIT	SICHER	0		871129999999981	9519
42	5	12	34	10	ZAUBERKÜNSTLER	TRICK		0		-1	-1
42	5	12	35	24	ALARM	ÜBUNG		0		-1	-1
42	5	12	36	18	PARTY	THEKE		0		-1	-1
42	5	12	37	40	KERZE	DOCHT	DOCHT	1		2086.5	2855
42	5	12	38	23	JUGEND	SCHWIMMBAD		0		-1	-1
42	5	12	39	21	LIKÖR	SEKT	SEKT	1		138329999999981	2039
42	5	12	40	27	BEEINFLUSSUNG	VERMARKTUNG		0		-1	-1
42	6	13	1	12	TRAINER	STIL		0		-1	-1
42	6	13	2	31	TEICH	ÜBERSCHWEMMUNG	DAMM	0		680740000000037	8647
42	6	13	3	26	KUNSTWERK	AUFMACHUNG	GEMÄLDE	0		560490000000037	9087
42	6	13	4	36	KLEINIGKEIT	WAAGE		0		-1	-1
42	6	13	5	16	TRAINING	PULS		0		-1	-1
42	6	13	6	13	ZAHLUNG	QUITTUNG	BARGELD	0		415940000000037	5759
42	6	13	7	14	MUSIK	OPER	INSTRUMENT	0		2523	4239
42	6	13	8	38	SUBMISSION	ERNIEDRIGUNG	UNTERWÜRFIGKEIT	0		1511.5	7663
42	6	13	9	6	BEGEISTERUNG	GEFÜHL	FREUDE	0		375959999999963	4887
42	6	13	10	9	STALL	KUH	KUH	1		2231.5	5579
42	6	13	11	24	ENTSCHLOSSENHEIT	DURCHSETZUNG		0		-1	-1
42	6	13	12	33	SENDER	NOTIZ	RADIO	0		2174.5	3846
42	6	13	13	1	WAHNSINN	ANSTALT	ANSTALT	1		188470000000019	5127
42	6	13	14	39	FREILASSUNG	AUFENTHALT	GEFÄNGNIS	0		202359999999963	4559
42	6	13	15	8	BEWUNDERUNG	SCHÖNHEIT		0		-1	-1
42	6	13	16	40	REGENSCHIRM	BEDARF		0		-1	-1
42	6	13	17	35	ZUCKER	SPEISE		0		-1	-1
42	6	13	18	17	WAFFE	KRIEG		0		-1	-1
42	6	13	19	19	INSEL	URLAUBER	TOURISTEN	0		206520000000019	6789
42	6	13	20	27	SUBSTANZ	SEELE	STOFF	0		152697000000002	16853
42	6	13	21	23	STREIK	KONFLIKT	KONFLIKT	1		4496.5	5895
42	6	13	22	32	KLEIDERSCHRANK	HANDSCHUH	KRAWATTE	0		806979999999981	9889
42	6	13	23	18	BEWERTUNG	KELLNERIN		0		-1	-1
42	6	13	24	21	REVOLUTION	WIDERSTAND	AUFSTAND	0		300759999999963	6675
42	6	13	25	34	FRAU	BLUSE		0		-1	-1
42	6	13	26	20	ZAHL	PHYSIK		0		-1	-1
42	6	13	27	22	WIEDERHERSTELLUNG	VERSCHLECHTERUNG	ZERSTÖRUNG	0		3735.5	5631
42	6	13	28	11	DOKUMENT	BESCHEINIGUNG	BEWEIS	0		10806	20001
42	6	13	29	2	PARK	VEGETATION		0		-1	-1
42	6	13	30	28	NACHRICHT	GEBURTSTAG		0		-1	-1
42	6	13	31	29	KONJUNKTUR	DIAGNOSE	KRISE	0		583159999999963	6723
42	6	13	32	25	GERICHTSHOF	UNWAHRHEIT	RICHTER	0		937959999999963	10769
42	6	13	33	3	OZEAN	KRABBE	ATLANTIK	0		387140000000037	14905
42	6	13	34	15	VERBRÜDERUNG	ENTSCHULDIGUNG	LOYALITÄT	0		577809999999963	8839
42	6	13	35	37	FLAMME	LEUCHTE	LICHT	0		393559999999963	5055
42	6	13	36	30	HASS	GEFECHT		0		-1	-1
42	6	13	37	10	MILCH	KÄSE		0		-1	-1
42	6	13	38	7	KRANZ	NEST	NEST	1		184559999999963	2661
42	6	13	39	4	SPRECHER	AUFRUF	RADIO	0		3087.5	4817
42	6	13	40	5	AUFTAKT	SPIEL	BEGINN	0		271009999999963	3973
42	7	14	1	23	FLÜCHTLING	ASYL	UNGLÜCK	0		341879999999981	8478
42	7	14	2	25	FRIEDEN	ALLIANZ	KRIEG	0		430870000000019	5340
42	7	14	3	33	KNOBLAUCH	VAMPIR	VAMPIR	1		132779999999981	2631
42	7	14	4	14	WANGE	CHRIST	BEGRÜ?U	0		188877999999998	20007
42	7	14	5	15	LAMM	MITTAGESSEN		0		-1	-1
42	7	14	6	7	VORBEREITUNG	VERÖFFENTLICHUNG		0		-1	-1
42	7	14	7	13	URLAUB	AUSFALL		0		-1	-1
42	7	14	8	40	LEBER	ORGAN		0		106197999999998	11909
42	7	14	9	27	HINDERUNG	SIEGEL		0		-1	-1
42	7	14	10	17	TECHNOLOGIE	GEHIRNWÄSCHE	FORSCHUNG	0		127115999999996	13927
42	7	14	11	21	UNABHÄNGIGKEIT	SELBSTBESTIMMUNG		0		-1	-1
42	7	14	12	4	INFLATION	ENTWERTUNG	ENTWERTUNG	1		231159999999963	8119
42	7	14	13	32	SCHLUSSFOLGERUNG	KONSEQUENZ	FAZIT	0		431820000000019	5239
42	7	14	14	31	TOD	NOTWEHR		0		-1	-1
42	7	14	15	5	GANG	TOR	TOR	1		233840000000037	6955
42	7	14	16	10	SCHMUGGEL	IMPORT		0		-1	-1
42	7	14	17	11	PRÄDIKAT	PRIMA	PRIMA	1		311929999999981	5319
42	7	14	18	22	AUTOR	ERFINDUNG	URHEBER	0		583979999999981	20001
42	7	14	19	38	ZELT	ZIRKUS		0		-1	-1
42	7	14	20	24	VATER	VORBILD		0		-1	-1
42	7	14	21	37	PARLAMENT	KANZLER	KANZLER	1		138979999999981	4031
42	7	14	22	28	SCHLÄGER	KRIMINALITÄT	TENNIS	0		314359999999963	4343
42	7	14	23	35	LIST	NAZI	ANWALT	0		547179999999981	6791
42	7	14	24	18	KONFRONTATION	RACHE	STREIT	0		476779999999981	5879
42	7	14	25	30	DIAKONIE	VERSORGUNG		0		-1	-1
42	7	14	26	6	LIMIT	MAXIMUM	MAXIMUM	1		236979999999981	5019
42	7	14	27	12	UNHEIL	ALPTRAUM		0		-1	-1
42	7	14	28	26	RASSE	NATIONALIST	NATIONALISMUS	0		195979999999981	4067
42	7	14	29	36	SÄUFER	WIRT		0		-1	-1
42	7	14	30	16	FREUNDSCHAFT	GEFÄHRTE		0		-1	-1
42	7	14	31	29	FAUST	GEWALT		0		-1	-1
42	7	14	32	3	IDIOT	UNSINN	DEPP	0		141835999999996	16167
42	7	14	33	39	GESELLSCHAFT	EINHEIT	GRUPPE	0		421559999999963	5176
42	7	14	34	19	MINIMUM	NOTWENDIGKEIT		0		-1	-1
42	7	14	35	20	KLINIK	WISSENSCHAFT	KRANKHEIT	0		407159999999963	6567
42	7	14	36	2	SOLO	MUSIKINSTRUMENT	KONZERT	0		133559999999963	8855
42	7	14	37	1	GEMEINSCHAFT	ZUSAMMENARBEIT		0		-1	-1
42	7	14	38	8	EXPERIMENT	UNTERSUCHUNG		0		-1	-1
42	7	14	39	9	INTENSIVSTATION	KRANKENHAUS	KRANKENWAGEN	0		547179999999981	7427
42	7	14	40	34	NACHBARSCHAFT	HECKE	HECKE	1		505179999999981	8731
42	8	15	1	15	TRITT	SOHLE		0		-1	-1
42	8	15	2	29	INTERVENTION	STREIT	AUSEINANDERSETZUNG	0		632330000000075	9453
42	8	15	3	16	SONNE	GRAD		0		-1	-1
42	8	15	4	28	BILD	FOTO	FOTO	1		213580000000075	3456
42	8	15	5	31	ERMITTLUNG	SCHULD		0		-1	-1
42	8	15	6	32	FORMEL	BERECHNUNG	PHYSIK	0		357590000000037	4912
42	8	15	7	25	DRECK	VERUNREINIGUNG	UNRAT	0		158380000000075	3895
42	8	15	8	39	DESSERT	HONIG	HONIG	1		148480000000075	2651
42	8	15	9	27	KUNST	ARTIST	ARTIST	1		765180000000075	9039
42	8	15	10	35	GOTT	VEREHRUNG	KIRCHE	0		521980000000075	7860
42	8	15	11	23	OPPOSITION	VERWEIGERUNG		0		-1	-1
42	8	15	12	19	ARBEITER	EINKOMMEN	LOHN	0		391990000000037	4768
42	8	15	13	34	PATRIOTISMUS	EXTREMISMUS	EXTREMISMUS	1		262390000000037	4969
42	8	15	14	18	ERNÄHRUNG	EIWEIß		0		-1	-1
42	8	15	15	38	GEGNER	WAFFENSTILLSTAND		0		-1	-1
42	8	15	16	36	INFORMATIK	PROGRAMMIERUNG		0		-1	-1
42	8	15	17	17	KOOPERATION	MITHILFE		0		-1	-1
42	8	15	18	6	MANDANT	RECHT	ANWALT	0		181590000000037	10715
42	8	15	19	1	PYRAMIDE	ARCHITEKTUR	ARCHITEKTUR	1		262790000000037	13039
42	8	15	20	12	TECHNIKER	INGENIEUR	INGENIEUR	1		5342	7729
42	8	15	21	22	STROH	WALDBRAND		0		-1	-1
42	8	15	22	21	AUSEINANDERSETZUNG	ÜBERLEGUNG	KONFLIKT	0		144390000000037	2780
42	8	15	23	20	REGENBOGEN	FARBE		0		-1	-1
42	8	15	24	4	BRILLE	KRAWATTE		0		-1	-1
42	8	15	25	11	SCHÄTZUNG	SPEKULATION		0		-1	-1
42	8	15	26	40	BEARBEITUNG	HONORAR		0		-1	-1
42	8	15	27	33	TAGEBUCH	BIOGRAPHIE	BIOGRAPHIE	1		152690000000037	3190
42	8	15	28	7	DONNER	BLITZ	UNWETTER	0		462690000000037	7079
42	8	15	29	8	GELIEBTE	GEHEIMNIS		0		-1	-1
42	8	15	30	13	WANDEL	ZWISCHENZEIT		0		-1	-1
42	8	15	31	2	UNTERSCHRIFT	FORMULAR		0		-1	-1
42	8	15	32	5	STÜTZE	BEGLEITER		0		-1	-1
42	8	15	33	9	SUBKULTUR	UNTERGRUND		0		-1	-1
42	8	15	34	10	ZOO	BÄR	BÄR	1		111190000000037	3960
42	8	15	35	3	VORSTAND	LEITER		0		-1	-1
42	8	15	36	37	BEFRAGUNG	MEHRHEIT		0		-1	-1
42	8	15	37	26	POLIZEI	EINSATZ		0		-1	-1
42	8	15	38	24	AKTEUR	DRAMATIK	SCHAUSPIELER	0		284219999999925	4299
42	8	15	39	30	ERDBALL	WELTKARTE		0		-1	-1
42	8	15	40	14	REGIME	ZERSCHLAGUNG	UMSTURZ	0		161590000000037	2824
								48
