## Supplementary material for "Vast amounts of encoded items nullify but do not reverse the effect of sleep on declarative memory": Dataset: PAL_42_2_3.xlsx

### Sheet: Sheet1
VP_Nr	Block	VersioN	counter	pair_code	cue	correct_answer	answer	Correct	accuracy	reactiontime1	reactiontime2
42	1	8	1	27	ERFAHRUNG	UNWISSENHEIT		0		-1	-1
42	1	8	2	36	LEERE	DUMPFHEIT		0		-1	-1
42	1	8	3	13	BÜSTENHALTER	BUSEN	BUSEN	1		943.5	1969
42	1	8	4	23	ÄRA	ZEITALTER	ZEITALTER	1		1061.6	2341
42	1	8	5	28	SCHATTEN	EXISTENZ	LICHT	0		2815.6	3799
42	1	8	6	6	DICHTER	ZITAT	POESIE	0		1559.4	2591
42	1	8	7	19	LERCHE	FRÖHLICHKEIT	KIEFER	0		4391.6	5327
42	1	8	8	11	REIZ	REAKTION		0		-1	-1
42	1	8	9	32	MÜNDIGKEIT	ABHÄNGIGKEIT	ABHÄNGIGKEIT	1		4975.6	7949
42	1	8	10	10	IRRTUM	MISSVERSTÄNDNIS		0		-1	-1
42	1	8	11	33	GETRÄNK	SCHAUM		0		-1	-1
42	1	8	12	20	FLEISCH	RAUBTIER		0		-1	-1
42	1	8	13	17	THEMA	INTERESSE		0		-1	-1
42	1	8	14	1	WOHNUNG	HEIM		0		-1	-1
42	1	8	15	2	GELEGENHEIT	LIEBSCHAFT		0		-1	-1
42	1	8	16	8	FAMILIE	MUTTER	SCHUTZ	0		2091.6	3403
42	1	8	17	40	GESTALTUNG	LANDSCHAFT		0		-1	-1
42	1	8	18	24	SOZIALIST	PAROLE	EXTREMIST	0		1316.3	5479
42	1	8	19	22	BEGINN	FOLGE		0		-1	-1
42	1	8	20	38	PFEFFER	BUTTER	SALZ	0		207960000000001	2901
42	1	8	21	7	FENSTER	BEWOHNER	TÜR	0		1790.3	3185
42	1	8	22	26	ADMIRAL	WAFFENRUHE		0		-1	-1
42	1	8	23	16	PERSON	SCHADEN		0		-1	-1
42	1	8	24	18	BLASE	BAUCH		0		-1	-1
42	1	8	25	37	FISCHER	MEER		0		-1	-1
42	1	8	26	14	LÜGE	WAHRHEIT		0		-1	-1
42	1	8	27	25	STIMMUNG	ATMOSPHÄRE		0		-1	-1
42	1	8	28	4	TRANSPORT	LAGER		0		-1	-1
42	1	8	29	34	ENTSPANNUNG	BEDROHUNG		0		-1	-1
42	1	8	30	15	PLAKAT	HAMMER		0		-1	-1
42	1	8	31	21	ERMÜDUNG	KREISLAUF		0		-1	-1
42	1	8	32	31	VERWALTUNG	GENEHMIGUNG	BEHÖRDE	0		535960000000001	6343
42	1	8	33	39	RÄUBER	DIEBSTAHL	DIEBSTAHL	1		322360000000001	4655
42	1	8	34	9	BEMÜHUNGEN	ANSTRENGUNG	VERSUCH	0		435879999999999	5463
42	1	8	35	35	LEICHTIGKEIT	SCHWERKRAFT		0		-1	-1
42	1	8	36	5	JUNGFRAU	SCHLEIER	GEBET	0		574670000000001	6645
42	1	8	37	12	ABFALL	SCHMUTZ	UNRAT	0		348160000000001	4457
42	1	8	38	3	GABEL	SOSSE	MESSER	0		219160000000001	3471
42	1	8	39	29	SÄUGLING	WIEGE	BABY	0		106360000000001	1851
42	1	8	40	30	STRAND	VERGNÜGEN		0		-1	-1
42	2	9	1	30	ZUGEHÖRIGKEIT	GENERATION	ETHNIE	0		213810000000009	3168
42	2	9	2	4	TÜR	SCHRANK	GANG	0		243030000000005	3599
42	2	9	3	5	KAMERAD	OPFER	FREUND	0		2799.5	3655
42	2	9	4	29	RHEUMATISMUS	IMMUNITÄT		0		-1	-1
42	2	9	5	16	KRANKHEIT	SYMPTOM		0		-1	-1
42	2	9	6	31	ANREGUNG	BEISPIEL		0		-1	-1
42	2	9	7	37	STUDIUM	WIRTSCHAFT		0		-1	-1
42	2	9	8	33	ÄHNLICHKEIT	WIEDERHOLUNG		0		-1	-1
42	2	9	9	9	KOCHTOPF	BÜGELEISEN		0		-1	-1
42	2	9	10	28	GEMÜT	HEITERKEIT		0		-1	-1
42	2	9	11	13	SARG	GRAB	GRAB	1		107960000000009	1959
42	2	9	12	24	GANGSTER	VERBRECHEN	DIEBSTAHL	0		5543.5	8551
42	2	9	13	7	SPRÜHREGEN	FLUSS	DONNER	0		510360000000009	6186
42	2	9	14	21	ORIENTIERUNG	AUSGANG		0		-1	-1
42	2	9	15	35	AUFPRALL	FALL	FALL	1		307069999999995	4889
42	2	9	16	27	STRICK	SCHLINGE	HINRICHTUNG	0		3340	4879
42	2	9	17	11	GESCHOSS	PFEIL	PFEIL	1		160460000000009	2359
42	2	9	18	6	BÜRGSCHAFT	VOLLMACHT	VOLLMACHT	1		197030000000005	6589
42	2	9	19	36	VERZIERUNG	PALAST		0		-1	-1
42	2	9	20	2	GEDULD	KONTROLLE		0		-1	-1
42	2	9	21	18	WELLE	FLUT		0		-1	-1
42	2	9	22	34	REGEL	KOMBINATION		0		-1	-1
42	2	9	23	38	SEILTÄNZER	SCHWERPUNKT	SCHWERPUNKT	1		1677.5	3702
42	2	9	24	22	TAKT	HARFE	NOTE	0		459180000000005	5146
42	2	9	25	1	INSTANZ	GESETZGEBUNG	BEHÖRDE	0		260160000000009	4159
42	2	9	26	19	VERBRENNUNG	PROZESSION		0		-1	-1
42	2	9	27	32	GLETSCHER	POL		0		-1	-1
42	2	9	28	17	SONATE	KLAVIER	KLAVIER	1		143010000000009	3559
42	2	9	29	3	GITTER	BESCHRÄNKUNG		0		-1	-1
42	2	9	30	12	HALLE	TURNIER		0		-1	-1
42	2	9	31	25	FINDIGKEIT	EINFALL		0		-1	-1
42	2	9	32	14	VERANSTALTUNG	ÖFFENTLICHKEIT		0		-1	-1
42	2	9	33	15	BÜCHEREI	VERLEIH	AUSLEIHE	0		132060000000009	4939
42	2	9	34	40	GESCHENK	UNDANK	UNDANK	1		145260000000009	2359
42	2	9	35	26	DUFT	GERUCH	GERUCH	1		971399999999907	1828
42	2	9	36	10	VORTRAG	REDNER	REDE	0		306360000000009	3719
42	2	9	37	39	ABRECHNUNG	BANKIER	QUITTUNG	0		174380000000005	2903
42	2	9	38	20	KUMMER	TRAURIGKEIT	SORGE	0		143180000000005	2146
42	2	9	39	23	TOTSCHLAG	BRUTALITÄT	NOTWEHR	0		188460000000009	3389
42	2	9	40	8	ANHÄNGER	MEISTER	REBELLION	0		623860000000009	7399
42	3	10	1	16	STRICH	SKIZZE	PUNKT	0		145039999999991	6639
42	3	10	2	19	DROGE	VERHEIMLICHUNG	OPIUM	0		453370000000019	6529
42	3	10	3	18	FASCHIST	IDEOLOGIE	EXTREMIST	0		131260000000009	3849
42	3	10	4	11	DIREKTOR	GESCHÄFT	ASSISTENT	0		248270000000019	4002
42	3	10	5	27	MONSTER	MUT		0		-1	-1
42	3	10	6	39	ERMORDUNG	GESTÄNDNIS		0		-1	-1
42	3	10	7	28	ANKÜNDIGUNG	EXAMEN	TERMIN	0		2411	3346
42	3	10	8	29	ZUSPITZUNG	PUNKT		0		-1	-1
42	3	10	9	6	ABSCHLUSS	PROJEKT		0		-1	-1
42	3	10	10	21	ELITE	VERMÖGEN		0		-1	-1
42	3	10	11	15	PATIENT	THERAPIE		0		-1	-1
42	3	10	12	31	SAMT	STOFF	SEIDE	0		203189999999991	2708
42	3	10	13	33	OPERATION	KOMA		0		-1	-1
42	3	10	14	40	PEITSCHE	MISSHANDLUNG	FOLTER	0		130389999999991	2239
42	3	10	15	20	SPIRALE	FRUCHTBARKEIT	VERHÜTUNG	0		2408	3968
42	3	10	16	34	VERDROSSENHEIT	RESIGNATION	POLITIK	0		4533	5779
42	3	10	17	5	ANZUG	BÖRSE	SCHNEIDER	0		318689999999991	6159
42	3	10	18	2	KAMERADSCHAFT	PARTNER	FREUNDSCHAFT	0		732289999999991	8962
42	3	10	19	24	MAKEL	SELBSTBEWUSSTSEIN		0		-1	-1
42	3	10	20	26	POLITIKER	ZUVERSICHT	EHRLICHKEIT	0		670170000000019	7925
42	3	10	21	23	SCHNORCHEL	ATLANTIK		0		-1	-1
42	3	10	22	8	UMARMUNG	INTEGRATION		0		-1	-1
42	3	10	23	30	PASSION	ORGASMUS	LEIDENSCHAFT	0		112089999999991	2410
42	3	10	24	4	FAHRT	AUTOBAHN		0		-1	-1
42	3	10	25	14	ZUSAMMENHANG	VORZEICHEN	URSACHE	0		436789999999991	5799
42	3	10	26	32	SCHIFFBRUCH	UNGLÜCKSFALL	RETTUNG	0		287989999999991	3959
42	3	10	27	3	LINIE	BUS		0		-1	-1
42	3	10	28	22	LIEGE	VERANDA	STÜTZE	0		141020000000019	3424
42	3	10	29	35	VERLAUF	ENDUNG	ENTWICKLUNG	0		288770000000019	4487
42	3	10	30	38	REDAKTEUR	KORRESPONDENZ	ZEITUNG	0		446229999999981	7959
42	3	10	31	36	GESCHLECHT	MANN	MANN	1		224789999999991	3017
42	3	10	32	12	ZENTIMETER	METER	METER	1		954600000000093	1519
42	3	10	33	17	KÄFER	RUINE		0		-1	-1
42	3	10	34	25	PARADIES	MENSCH		0		-1	-1
42	3	10	35	9	VOLK	GEMEINDE	GEMEINDE	1		143989999999991	2539
42	3	10	36	10	MAGEN	RESTAURANT		0		-1	-1
42	3	10	37	7	LOYALITÄT	BRUDER		0		-1	-1
42	3	10	38	1	PROGNOSE	GEWISSHEIT	ZUKUNFT	0		257579999999981	3791
42	3	10	39	37	NEUROSE	PSYCHOLOGIE		0		-1	-1
42	3	10	40	13	BEOBACHTUNG	AUFMERKSAMKEIT		0		-1	-1
42	4	11	1	31	KOPPEL	STIER	STIER	1		286510000000009	3577
42	4	11	2	7	BODEN	FUND	ERDE	0		281979999999981	3623
42	4	11	3	25	PHILOSOPHIE	SINN		0		-1	-1
42	4	11	4	18	TREIBSTOFF	KILOMETER	BENZIN	0		119989999999991	2264
42	4	11	5	10	ZULASSUNG	NACHWEIS		0		-1	-1
42	4	11	6	36	WALZER	GALA		0		-1	-1
42	4	11	7	32	KRAMPF	BEIN		0		-1	-1
42	4	11	8	20	VATERUNSER	RELIGION	PRIESTER	0		3481.5	5066
42	4	11	9	34	SYMBOL	WAPPEN	ZEICHEN	0		161589999999991	2488
42	4	11	10	37	HIRTE	SCHAF	SCHAF	1		106129999999981	1888
42	4	11	11	11	SCHEIDUNG	INSTABILITÄT	ANWALT	0		164010000000009	2928
42	4	11	12	17	HANDSCHRIFT	BUCHSTABE	UNTERSCHRIFT	0		329589999999991	4968
42	4	11	13	33	STURZ	REGIERUNG	FALL	0		151189999999991	2091
42	4	11	14	8	REKORD	ARBEITSLOSIGKEIT		0		-1	-1
42	4	11	15	29	BUDE	KÜHLSCHRANK		0		-1	-1
42	4	11	16	27	DOLCH	STICH	SCHWERT	0		1518	2862
42	4	11	17	40	WIND	ELEMENT	STURM	0		107189999999991	1824
42	4	11	18	16	TRAKTOR	LENKSTANGE	VIEH	0		202389999999991	2616
42	4	11	19	4	MEDAILLE	WETTBEWERB		0		-1	-1
42	4	11	20	24	AUSSCHAU	GIPFEL		0		-1	-1
42	4	11	21	13	FEHLTRITT	VERANTWORTUNG		0		-1	-1
42	4	11	22	28	VERSEUCHUNG	RATTE	MÜLL	0		317210000000009	4148
42	4	11	23	39	GEWINNUNG	WERBER	ÖL	0		319210000000009	4368
42	4	11	24	26	HAND	GESTE	FUSS	0		317589999999991	4016
42	4	11	25	6	AMATEUR	HOBBY	HOBBY	1		172010000000009	2688
42	4	11	26	35	BEHANDLUNG	MANDEL	ARZT	0		257489999999991	3351
42	4	11	27	12	ATOM	MOLEKÜL	MOLEKÜL	1		999899999999907	2424
42	4	11	28	19	BEGNADIGUNG	DROHUNG	EXEKUTION	0		277489999999991	4215
42	4	11	29	23	KATEGORIE	GÜLTIGKEIT		0		-1	-1
42	4	11	30	22	KARTE	HINDERNIS	LAND	0		390410000000009	5880
42	4	11	31	2	UNTAUGLICHKEIT	FAHRER		0		-1	-1
42	4	11	32	5	INSTITUTION	ABTEILUNG	EINRICHTUNG	0		132010000000009	2840
42	4	11	33	1	SCHALTER	FLUGHAFEN	KASSE	0		147189999999991	2744
42	4	11	34	9	WAHL	GREMIUM	DEMOKRATIE	0		483089999999991	6474
42	4	11	35	38	WEG	WILLE	ROUTE	0		195610000000009	2652
42	4	11	36	3	COMPUTER	ZEITVERTREIB		0		-1	-1
42	4	11	37	15	ATTRAKTION	WELTWUNDER	SEHENSWÜRDIGKEIT	0		1535	3656
42	4	11	38	14	LEISTUNG	PROVISION		0		-1	-1
42	4	11	39	21	GANS	ENTE	ENTE	1		908600000000093	1525
42	4	11	40	30	STRATEGIE	NÄHERUNG	PLAN	0		170460000000009	2346
42	5	12	1	40	KERZE	DOCHT	DOCHT	1		1367	1951
42	5	12	2	25	BESTATTUNG	SELBSTMORD	GRAB	0		322320000000019	4015
42	5	12	3	15	VERHAFTUNG	KLINGE	POLIZEI	0		164720000000019	2807
42	5	12	4	29	MOTOR	INDUSTRIALISIERUNG	INDUSTRIALISIERUNG	1		239920000000019	7559
42	5	12	5	30	DORF	ISOLATION	GEMEINDE	0		2327	3553
42	5	12	6	28	UNSTERBLICHKEIT	AUFERSTEHUNG	TOD	0		200170000000019	2609
42	5	12	7	38	ABEND	MORGEN		0		-1	-1
42	5	12	8	6	SCHLACHTUNG	SCHWEIN	SCHWEIN	1		945799999999814	1735
42	5	12	9	9	ADER	GESTEIN	PULS	0		136720000000019	2015
42	5	12	10	11	PROGRAMM	KINO	KINO	1		1645.5	2351
42	5	12	11	23	JUGEND	SCHWIMMBAD		0		-1	-1
42	5	12	12	13	STAAT	UNTERSTÜTZUNG	DEMOKRATIE	0		274920000000019	4621
42	5	12	13	18	PARTY	THEKE		0		-1	-1
42	5	12	14	14	SCHLAFWANDELN	UNWIRKLICHKEIT		0		-1	-1
42	5	12	15	39	ORDNUNG	ZUCHT	POLIZEI	0		1590.5	4295
42	5	12	16	36	EINSPARUNG	RECHNUNG		0		-1	-1
42	5	12	17	35	NOTLAGE	DILEMMA		0		-1	-1
42	5	12	18	10	ZAUBERKÜNSTLER	TRICK	TRICK	1		133009999999963	3269
42	5	12	19	26	EVOLUTION	ERWEITERUNG	ENTWICKLUNG	0		2447	3919
42	5	12	20	21	LIKÖR	SEKT	SEKT	1		105520000000019	1499
42	5	12	21	16	FREUNDIN	ZÄRTLICHKEIT		0		-1	-1
42	5	12	22	34	BLEI	STAHL		0		-1	-1
42	5	12	23	20	HORN	WARNUNG		0		-1	-1
42	5	12	24	3	BEIFALL	APPLAUS	APPLAUS	1		104259999999963	2051
42	5	12	25	22	PARTEI	ABSTIMMUNG	OPPOSITION	0		227770000000019	5537
42	5	12	26	17	BEGRÜNDER	PRÄSIDENT	DIREKTOR	0		333190000000037	6821
42	5	12	27	8	KARTELL	KONSENS	KONSENS	1		271920000000019	3639
42	5	12	28	37	INVESTITION	KONZERN		0		-1	-1
42	5	12	29	5	BINDUNG	BABY	KIND	0		7444	8407
42	5	12	30	12	HÖLLE	MYTHOS	TEUFEL	0		260240000000037	3389
42	5	12	31	2	GENIE	MATHEMATIK	WAHNSINN	0		363309999999963	5601
42	5	12	32	19	BAHNSTEIG	ANPASSUNG		0		-1	-1
42	5	12	33	31	REICH	PROFIT		0		-1	-1
42	5	12	34	33	ERÖFFNUNG	GRÜNDUNG	LADEN	0		428709999999963	5151
42	5	12	35	24	ALARM	ÜBUNG		0		-1	-1
42	5	12	36	1	EMPFINDUNG	GELASSENHEIT	GEFÜHL	0		1291	2135
42	5	12	37	4	KLOSTER	MÖNCH	MÖNCH	1		179909999999963	3803
42	5	12	38	32	KOORDINATION	HANDHABUNG		0		-1	-1
42	5	12	39	7	HIRN	STUDIE		0		-1	-1
42	5	12	40	27	BEEINFLUSSUNG	VERMARKTUNG		0		-1	-1
42	6	13	1	29	KONJUNKTUR	DIAGNOSE	WIRTSCHAFT	0		599320000000019	7417
42	6	13	2	2	PARK	VEGETATION		0		-1	-1
42	6	13	3	15	VERBRÜDERUNG	ENTSCHULDIGUNG		0		-1	-1
42	6	13	4	3	OZEAN	KRABBE	ATLANTIK	0		219120000000019	7695
42	6	13	5	18	BEWERTUNG	KELLNERIN		0		-1	-1
42	6	13	6	7	KRANZ	NEST	NEST	1		138340000000037	2495
42	6	13	7	20	ZAHL	PHYSIK		0		-1	-1
42	6	13	8	22	WIEDERHERSTELLUNG	VERSCHLECHTERUNG		0		-1	-1
42	6	13	9	39	FREILASSUNG	AUFENTHALT		0		-1	-1
42	6	13	10	25	GERICHTSHOF	UNWAHRHEIT	RECHT	0		396520000000019	4829
42	6	13	11	6	BEGEISTERUNG	GEFÜHL		0		-1	-1
42	6	13	12	34	FRAU	BLUSE		0		-1	-1
42	6	13	13	27	SUBSTANZ	SEELE	STOFF	0		400240000000037	5135
42	6	13	14	1	WAHNSINN	ANSTALT	ANSTALT	1		175140000000037	2911
42	6	13	15	9	STALL	KUH	KUH	1		611320000000019	16599
42	6	13	16	31	TEICH	ÜBERSCHWEMMUNG	DAMM	0		159840000000037	3904
42	6	13	17	24	ENTSCHLOSSENHEIT	DURCHSETZUNG		0		-1	-1
42	6	13	18	17	WAFFE	KRIEG	REVOLVER	0		243940000000037	3720
42	6	13	19	21	REVOLUTION	WIDERSTAND	UMSTURZ	0		307140000000037	15863
42	6	13	20	11	DOKUMENT	BESCHEINIGUNG	ORDNER	0		531940000000037	6271
42	6	13	21	30	HASS	GEFECHT		0		-1	-1
42	6	13	22	19	INSEL	URLAUBER	TOURISTEN	0		120740000000037	3959
42	6	13	23	5	AUFTAKT	SPIEL		0		-1	-1
42	6	13	24	26	KUNSTWERK	AUFMACHUNG	GEMÄLDE	0		131940000000037	2567
42	6	13	25	12	TRAINER	STIL		0		-1	-1
42	6	13	26	36	KLEINIGKEIT	WAAGE		0		-1	-1
42	6	13	27	37	FLAMME	LEUCHTE		0		-1	-1
42	6	13	28	38	SUBMISSION	ERNIEDRIGUNG	UNTERWERFUNG	0		155170000000019	5989
42	6	13	29	28	NACHRICHT	GEBURTSTAG		0		-1	-1
42	6	13	30	23	STREIK	KONFLIKT	AUSEINANDERSETZUNG	0		411929999999981	8554
42	6	13	31	14	MUSIK	OPER	NOTE	0		3331	4181
42	6	13	32	8	BEWUNDERUNG	SCHÖNHEIT		0		-1	-1
42	6	13	33	16	TRAINING	PULS		0		-1	-1
42	6	13	34	13	ZAHLUNG	QUITTUNG	BARGELD	0		604620000000019	7059
42	6	13	35	35	ZUCKER	SPEISE		0		-1	-1
42	6	13	36	40	REGENSCHIRM	BEDARF		0		-1	-1
42	6	13	37	32	KLEIDERSCHRANK	HANDSCHUH		0		-1	-1
42	6	13	38	33	SENDER	NOTIZ	RADIO	0		2619.5	3596
42	6	13	39	10	MILCH	KÄSE		0		-1	-1
42	6	13	40	4	SPRECHER	AUFRUF	NACHRICHTEN	0		405540000000037	5450
42	7	14	1	39	GESELLSCHAFT	EINHEIT		0		-1	-1
42	7	14	2	10	SCHMUGGEL	IMPORT		0		-1	-1
42	7	14	3	32	SCHLUSSFOLGERUNG	KONSEQUENZ	FAZIT	0		1559.5	2583
42	7	14	4	16	FREUNDSCHAFT	GEFÄHRTE		0		-1	-1
42	7	14	5	15	LAMM	MITTAGESSEN	OPFER	0		240740000000037	3408
42	7	14	6	7	VORBEREITUNG	VERÖFFENTLICHUNG		0		-1	-1
42	7	14	7	36	SÄUFER	WIRT	WEIN	0		3711.5	8786
42	7	14	8	37	PARLAMENT	KANZLER	KANZLER	1		138840000000037	2620
42	7	14	9	6	LIMIT	MAXIMUM	MAXIMUM	1		1999.5	3198
42	7	14	10	22	AUTOR	ERFINDUNG	URHEBER	0		5984.5	8739
42	7	14	11	23	FLÜCHTLING	ASYL	TERROR	0		9876.5	10876
42	7	14	12	40	LEBER	ORGAN		0		-1	-1
42	7	14	13	24	VATER	VORBILD		0		-1	-1
42	7	14	14	27	HINDERUNG	SIEGEL		0		-1	-1
42	7	14	15	5	GANG	TOR	TOR	1		2607.5	4570
42	7	14	16	11	PRÄDIKAT	PRIMA	PRIMA	1		171659999999963	2500
42	7	14	17	14	WANGE	CHRIST	KUSS	0		2703.5	3407
42	7	14	18	29	FAUST	GEWALT	KAMPF	0		2639.5	3735
42	7	14	19	25	FRIEDEN	ALLIANZ	KRIEG	0		1863.5	3534
42	7	14	20	13	URLAUB	AUSFALL	TOURIST	0		375240000000037	4969
42	7	14	21	4	INFLATION	ENTWERTUNG	ENTWERTUNG	1		1164.5	2700
42	7	14	22	30	DIAKONIE	VERSORGUNG		0		-1	-1
42	7	14	23	35	LIST	NAZI		0		-1	-1
42	7	14	24	26	RASSE	NATIONALIST	ETHNIE	0		934.5	3459
42	7	14	25	2	SOLO	MUSIKINSTRUMENT	INSTRUMENT	0		1242.5	4179
42	7	14	26	9	INTENSIVSTATION	KRANKENHAUS		0		-1	-1
42	7	14	27	1	GEMEINSCHAFT	ZUSAMMENARBEIT		0		-1	-1
42	7	14	28	12	UNHEIL	ALPTRAUM		0		-1	-1
42	7	14	29	34	NACHBARSCHAFT	HECKE		0		-1	-1
42	7	14	30	21	UNABHÄNGIGKEIT	SELBSTBESTIMMUNG		0		-1	-1
42	7	14	31	19	MINIMUM	NOTWENDIGKEIT		0		-1	-1
42	7	14	32	18	KONFRONTATION	RACHE	STREIT	0		3261	4270
42	7	14	33	38	ZELT	ZIRKUS	CAMPING	0		3719.5	4759
42	7	14	34	17	TECHNOLOGIE	GEHIRNWÄSCHE	ENTWICKLUNG	0		210359999999963	3663
42	7	14	35	8	EXPERIMENT	UNTERSUCHUNG	STUDIE	0		179940000000037	2575
42	7	14	36	28	SCHLÄGER	KRIMINALITÄT	TENNIS	0		2063.5	2935
42	7	14	37	20	KLINIK	WISSENSCHAFT		0		-1	-1
42	7	14	38	31	TOD	NOTWEHR	RELIGION	0		7319.5	8647
42	7	14	39	3	IDIOT	UNSINN	DUMMKOPF	0		319940000000037	6369
42	7	14	40	33	KNOBLAUCH	VAMPIR	VAMPIR	1		1101.5	2189
42	8	15	1	38	GEGNER	WAFFENSTILLSTAND	FEIND	0		144830000000075	2449
42	8	15	2	17	KOOPERATION	MITHILFE	ZUSAMMENARBEIT	0		4135.5	5927
42	8	15	3	18	ERNÄHRUNG	EIWEIß	GESUNDHEIT	0		2479.5	3887
42	8	15	4	1	PYRAMIDE	ARCHITEKTUR	ARCHITEKTUR	1		127119999999925	3647
42	8	15	5	20	REGENBOGEN	FARBE	NATUR	0		181569999999925	2487
42	8	15	6	35	GOTT	VEREHRUNG	SÜNDE	0		268769999999925	3415
42	8	15	7	32	FORMEL	BERECHNUNG	PHYSIK	0		201569999999925	3099
42	8	15	8	10	ZOO	BÄR	BÄR	1		983800000000745	2443
42	8	15	9	15	TRITT	SOHLE	STÜTZE	0		3335.5	5225
42	8	15	10	7	DONNER	BLITZ	STURM	0		178969999999925	6605
42	8	15	11	19	ARBEITER	EINKOMMEN	LOHN	0		126380000000075	2103
42	8	15	12	4	BRILLE	KRAWATTE	KONTAKTLINSE	0		4519.5	6175
42	8	15	13	37	BEFRAGUNG	MEHRHEIT		0		-1	-1
42	8	15	14	22	STROH	WALDBRAND	FARM	0		3702	4751
42	8	15	15	29	INTERVENTION	STREIT		0		-1	-1
42	8	15	16	33	TAGEBUCH	BIOGRAPHIE	BIOGRAPHIE	1		173169999999925	2995
42	8	15	17	14	REGIME	ZERSCHLAGUNG	UMSTURZ	0		996	2015
42	8	15	18	28	BILD	FOTO	FOTO	1		1271.5	1927
42	8	15	19	36	INFORMATIK	PROGRAMMIERUNG		0		-1	-1
42	8	15	20	30	ERDBALL	WELTKARTE		0		-1	-1
42	8	15	21	40	BEARBEITUNG	HONORAR		0		-1	-1
42	8	15	22	9	SUBKULTUR	UNTERGRUND	INDIVIDUALISMUS	0		503969999999925	7359
42	8	15	23	16	SONNE	GRAD		0		-1	-1
42	8	15	24	8	GELIEBTE	GEHEIMNIS		0		-1	-1
42	8	15	25	34	PATRIOTISMUS	EXTREMISMUS	NATIONALISMUS	0		187969999999925	5567
42	8	15	26	3	VORSTAND	LEITER	DIREKTION	0		245569999999925	3819
42	8	15	27	39	DESSERT	HONIG	HONIG	1		152190000000037	2259
42	8	15	28	12	TECHNIKER	INGENIEUR	INGENIEUR	1		295969999999925	4999
42	8	15	29	23	OPPOSITION	VERWEIGERUNG	UMSTURZ	0		303169999999925	6249
42	8	15	30	2	UNTERSCHRIFT	FORMULAR		0		-1	-1
42	8	15	31	5	STÜTZE	BEGLEITER		0		-1	-1
42	8	15	32	31	ERMITTLUNG	SCHULD	POLIZEI	0		152769999999925	3859
42	8	15	33	11	SCHÄTZUNG	SPEKULATION		0		-1	-1
42	8	15	34	26	POLIZEI	EINSATZ		0		-1	-1
42	8	15	35	21	AUSEINANDERSETZUNG	ÜBERLEGUNG	STREIT	0		1469.5	2299
42	8	15	36	27	KUNST	ARTIST	GEMÄLDE	0		2529.5	5041
42	8	15	37	24	AKTEUR	DRAMATIK	SCHAUSPIEL	0		188769999999925	3197
42	8	15	38	25	DRECK	VERUNREINIGUNG	UNRAT	0		134380000000075	1929
42	8	15	39	13	WANDEL	ZWISCHENZEIT		0		-1	-1
42	8	15	40	6	MANDANT	RECHT	ANWALT	0		1375.5	2255
								44

### Sheet: Sheet2
cue	correct_answer	answer			cue	correct_answer	answer	Correct
ABEND	MORGEN		0		ABEND	MORGEN		0
ABFALL	SCHMUTZ	UNRAT	0		ABFALL	SCHMUTZ	UNRAT	0
ABRECHNUNG	BANKIER	QUITTUNG	0		ABRECHNUNG	BANKIER	QUITTUNG	0
ABSCHLUSS	PROJEKT		0		ABSCHLUSS	PROJEKT		0
ADER	GESTEIN	PULS	0		ADER	GESTEIN	PULS	0
ADMIRAL	WAFFENRUHE		0		ADMIRAL	WAFFENRUHE		0
ÄHNLICHKEIT	WIEDERHOLUNG		0		ÄHNLICHKEIT	WIEDERHOLUNG		0
AKTEUR	DRAMATIK	SCHAUSPIEL	0		AKTEUR	DRAMATIK	SCHAUSPIEL	0
ALARM	ÜBUNG		0		ALARM	ÜBUNG		0
AMATEUR	HOBBY	HOBBY	1		AMATEUR	HOBBY	HOBBY	1
ANHÄNGER	MEISTER	REBELLION	0		ANHÄNGER	MEISTER	REBELLION	0
ANKÜNDIGUNG	EXAMEN	TERMIN	0		ANKÜNDIGUNG	EXAMEN	TERMIN	0
ANREGUNG	BEISPIEL		0		ANREGUNG	BEISPIEL		0
ANZUG	BÖRSE	SCHNEIDER	0		ANZUG	BÖRSE	SCHNEIDER	0
ÄRA	ZEITALTER	ZEITALTER	1		ÄRA	ZEITALTER	ZEITALTER	1
ARBEITER	EINKOMMEN	LOHN	0		ARBEITER	EINKOMMEN	LOHN	0
ATOM	MOLEKÜL	MOLEKÜL	1		ATOM	MOLEKÜL	MOLEKÜL	1
ATTRAKTION	WELTWUNDER	SEHENSWÜRDIGKEIT	0		ATTRAKTION	WELTWUNDER	SEHENSWÜRDIGKEIT	0
AUFPRALL	FALL	FALL	1		AUFPRALL	FALL	FALL	1
AUFTAKT	SPIEL		0		AUFTAKT	SPIEL		0
AUSEINANDERSETZUNG	ÜBERLEGUNG	STREIT	0		AUSEINANDERSETZUNG	ÜBERLEGUNG	STREIT	0
AUSSCHAU	GIPFEL		0		AUSSCHAU	GIPFEL		0
AUTOR	ERFINDUNG	URHEBER	0		AUTOR	ERFINDUNG	URHEBER	0
BAHNSTEIG	ANPASSUNG		0		BAHNSTEIG	ANPASSUNG		0
BEARBEITUNG	HONORAR		0		BEARBEITUNG	HONORAR		0
BEEINFLUSSUNG	VERMARKTUNG		0		BEEINFLUSSUNG	VERMARKTUNG		0
BEFRAGUNG	MEHRHEIT		0		BEFRAGUNG	MEHRHEIT		0
BEGEISTERUNG	GEFÜHL		0		BEGEISTERUNG	GEFÜHL		0
BEGINN	FOLGE		0		BEGINN	FOLGE		0
BEGNADIGUNG	DROHUNG	EXEKUTION	0		BEGNADIGUNG	DROHUNG	EXEKUTION	0
BEGRÜNDER	PRÄSIDENT	DIREKTOR	0		BEGRÜNDER	PRÄSIDENT	DIREKTOR	0
BEHANDLUNG	MANDEL	ARZT	0		BEHANDLUNG	MANDEL	ARZT	0
BEIFALL	APPLAUS	APPLAUS	1		BEIFALL	APPLAUS	APPLAUS	1
BEMÜHUNGEN	ANSTRENGUNG	VERSUCH	0		BEMÜHUNGEN	ANSTRENGUNG	VERSUCH	0
BEOBACHTUNG	AUFMERKSAMKEIT		0		BEOBACHTUNG	AUFMERKSAMKEIT		0
BESTATTUNG	SELBSTMORD	GRAB	0		BESTATTUNG	SELBSTMORD	GRAB	0
BEWERTUNG	KELLNERIN		0		BEWERTUNG	KELLNERIN		0
BEWUNDERUNG	SCHÖNHEIT		0		BEWUNDERUNG	SCHÖNHEIT		0
BILD	FOTO	FOTO	1		BILD	FOTO	FOTO	1
BINDUNG	BABY	KIND	0		BINDUNG	BABY	KIND	0
BLASE	BAUCH		0		BLASE	BAUCH		0
BLEI	STAHL		0		BLEI	STAHL		0
BODEN	FUND	ERDE	0		BODEN	FUND	ERDE	0
BRILLE	KRAWATTE	KONTAKTLINSE	0		BRILLE	KRAWATTE	KONTAKTLINSE	0
BÜCHEREI	VERLEIH	AUSLEIHE	0		BÜCHEREI	VERLEIH	AUSLEIHE	0
BUDE	KÜHLSCHRANK		0		BUDE	KÜHLSCHRANK		0
BÜRGSCHAFT	VOLLMACHT	VOLLMACHT	1		BÜRGSCHAFT	VOLLMACHT	VOLLMACHT	1
BÜSTENHALTER	BUSEN	BUSEN	1		BÜSTENHALTER	BUSEN	BUSEN	1
COMPUTER	ZEITVERTREIB		0		COMPUTER	ZEITVERTREIB		0
DESSERT	HONIG	HONIG	1		DESSERT	HONIG	HONIG	1
DIAKONIE	VERSORGUNG		0		DIAKONIE	VERSORGUNG		0
DICHTER	ZITAT	POESIE	0		DICHTER	ZITAT	POESIE	0
DIREKTOR	GESCHÄFT	ASSISTENT	0		DIREKTOR	GESCHÄFT	ASSISTENT	0
DOKUMENT	BESCHEINIGUNG	ORDNER	0		DOKUMENT	BESCHEINIGUNG	ORDNER	0
DOLCH	STICH	SCHWERT	0		DOLCH	STICH	SCHWERT	0
DONNER	BLITZ	STURM	0		DONNER	BLITZ	STURM	0
DORF	ISOLATION	GEMEINDE	0		DORF	ISOLATION	GEMEINDE	0
DRECK	VERUNREINIGUNG	UNRAT	0		DRECK	VERUNREINIGUNG	UNRAT	0
DROGE	VERHEIMLICHUNG	OPIUM	0		DROGE	VERHEIMLICHUNG	OPIUM	0
DUFT	GERUCH	GERUCH	1		DUFT	GERUCH	GERUCH	1
EINSPARUNG	RECHNUNG		0		EINSPARUNG	RECHNUNG		0
ELITE	VERMÖGEN		0		ELITE	VERMÖGEN		0
EMPFINDUNG	GELASSENHEIT	GEFÜHL	0		EMPFINDUNG	GELASSENHEIT	GEFÜHL	0
ENTSCHLOSSENHEIT	DURCHSETZUNG		0		ENTSCHLOSSENHEIT	DURCHSETZUNG		0
ENTSPANNUNG	BEDROHUNG		0		ENTSPANNUNG	BEDROHUNG		0
ERDBALL	WELTKARTE		0		ERDBALL	WELTKARTE		0
ERFAHRUNG	UNWISSENHEIT		0		ERFAHRUNG	UNWISSENHEIT		0
ERMITTLUNG	SCHULD	POLIZEI	0		ERMITTLUNG	SCHULD	POLIZEI	0
ERMORDUNG	GESTÄNDNIS		0		ERMORDUNG	GESTÄNDNIS		0
ERMÜDUNG	KREISLAUF		0		ERMÜDUNG	KREISLAUF		0
ERNÄHRUNG	EIWEIß	GESUNDHEIT	0		ERNÄHRUNG	EIWEIß	GESUNDHEIT	0
ERÖFFNUNG	GRÜNDUNG	LADEN	0		ERÖFFNUNG	GRÜNDUNG	LADEN	0
EVOLUTION	ERWEITERUNG	ENTWICKLUNG	1		EVOLUTION	ERWEITERUNG	ENTWICKLUNG	0					X
EXPERIMENT	UNTERSUCHUNG	STUDIE	0		EXPERIMENT	UNTERSUCHUNG	STUDIE	0
FAHRT	AUTOBAHN		0		FAHRT	AUTOBAHN		0
FAMILIE	MUTTER	SCHUTZ	0		FAMILIE	MUTTER	SCHUTZ	0
FASCHIST	IDEOLOGIE	EXTREMIST	0		FASCHIST	IDEOLOGIE	EXTREMIST	0
FAUST	GEWALT	KAMPF	0		FAUST	GEWALT	KAMPF	0
FEHLTRITT	VERANTWORTUNG		0		FEHLTRITT	VERANTWORTUNG		0
FENSTER	BEWOHNER	TÜR	0		FENSTER	BEWOHNER	TÜR	0
FINDIGKEIT	EINFALL		0		FINDIGKEIT	EINFALL		0
FISCHER	MEER		0		FISCHER	MEER		0
FLAMME	LEUCHTE		0		FLAMME	LEUCHTE		0
FLEISCH	RAUBTIER		0		FLEISCH	RAUBTIER		0
FLÜCHTLING	ASYL	TERROR	0		FLÜCHTLING	ASYL	TERROR	0
FORMEL	BERECHNUNG	PHYSIK	0		FORMEL	BERECHNUNG	PHYSIK	0
FRAU	BLUSE		0		FRAU	BLUSE		0
FREILASSUNG	AUFENTHALT		0		FREILASSUNG	AUFENTHALT		0
FREUNDIN	ZÄRTLICHKEIT		0		FREUNDIN	ZÄRTLICHKEIT		0
FREUNDSCHAFT	GEFÄHRTE		0		FREUNDSCHAFT	GEFÄHRTE		0
FRIEDEN	ALLIANZ	KRIEG	0		FRIEDEN	ALLIANZ	KRIEG	0
GABEL	SOSSE	MESSER	0		GABEL	SOSSE	MESSER	0
GANG	TOR	TOR	1		GANG	TOR	TOR	1
GANGSTER	VERBRECHEN	DIEBSTAHL	0		GANGSTER	VERBRECHEN	DIEBSTAHL	0
GANS	ENTE	ENTE	1		GANS	ENTE	ENTE	1
GEDULD	KONTROLLE		0		GEDULD	KONTROLLE		0
GEGNER	WAFFENSTILLSTAND	FEIND	0		GEGNER	WAFFENSTILLSTAND	FEIND	0
GELEGENHEIT	LIEBSCHAFT		0		GELEGENHEIT	LIEBSCHAFT		0
GELIEBTE	GEHEIMNIS		0		GELIEBTE	GEHEIMNIS		0
GEMEINSCHAFT	ZUSAMMENARBEIT		0		GEMEINSCHAFT	ZUSAMMENARBEIT		0
GEMÜT	HEITERKEIT		0		GEMÜT	HEITERKEIT		0
GENIE	MATHEMATIK	WAHNSINN	0		GENIE	MATHEMATIK	WAHNSINN	0
GERICHTSHOF	UNWAHRHEIT	RECHT	0		GERICHTSHOF	UNWAHRHEIT	RECHT	0
GESCHENK	UNDANK	UNDANK	1		GESCHENK	UNDANK	UNDANK	1
GESCHLECHT	MANN	MANN	1		GESCHLECHT	MANN	MANN	1
GESCHOSS	PFEIL	PFEIL	1		GESCHOSS	PFEIL	PFEIL	1
GESELLSCHAFT	EINHEIT		0		GESELLSCHAFT	EINHEIT		0
GESTALTUNG	LANDSCHAFT		0		GESTALTUNG	LANDSCHAFT		0
GETRÄNK	SCHAUM		0		GETRÄNK	SCHAUM		0
GEWINNUNG	WERBER	ÖL	0		GEWINNUNG	WERBER	ÖL	0
GITTER	BESCHRÄNKUNG		0		GITTER	BESCHRÄNKUNG		0
GLETSCHER	POL		0		GLETSCHER	POL		0
GOTT	VEREHRUNG	SÜNDE	0		GOTT	VEREHRUNG	SÜNDE	0
HALLE	TURNIER		0		HALLE	TURNIER		0
HAND	GESTE	FUSS	0		HAND	GESTE	FUSS	0
HANDSCHRIFT	BUCHSTABE	UNTERSCHRIFT	0		HANDSCHRIFT	BUCHSTABE	UNTERSCHRIFT	0
HASS	GEFECHT		0		HASS	GEFECHT		0
HINDERUNG	SIEGEL		0		HINDERUNG	SIEGEL		0
HIRN	STUDIE		0		HIRN	STUDIE		0
HIRTE	SCHAF	SCHAF	1		HIRTE	SCHAF	SCHAF	1
HÖLLE	MYTHOS	TEUFEL	0		HÖLLE	MYTHOS	TEUFEL	0
HORN	WARNUNG		0		HORN	WARNUNG		0
IDIOT	UNSINN	DUMMKOPF	0		IDIOT	UNSINN	DUMMKOPF	0
INFLATION	ENTWERTUNG	ENTWERTUNG	1		INFLATION	ENTWERTUNG	ENTWERTUNG	1
INFORMATIK	PROGRAMMIERUNG		0		INFORMATIK	PROGRAMMIERUNG		0
INSEL	URLAUBER	TOURISTEN	0		INSEL	URLAUBER	TOURISTEN	0
INSTANZ	GESETZGEBUNG	BEHÖRDE	0		INSTANZ	GESETZGEBUNG	BEHÖRDE	0
INSTITUTION	ABTEILUNG	EINRICHTUNG	0		INSTITUTION	ABTEILUNG	EINRICHTUNG	0
INTENSIVSTATION	KRANKENHAUS		0		INTENSIVSTATION	KRANKENHAUS		0
INTERVENTION	STREIT		0		INTERVENTION	STREIT		0
INVESTITION	KONZERN		0		INVESTITION	KONZERN		0
IRRTUM	MISSVERSTÄNDNIS		0		IRRTUM	MISSVERSTÄNDNIS		0
JUGEND	SCHWIMMBAD		0		JUGEND	SCHWIMMBAD		0
JUNGFRAU	SCHLEIER	GEBET	0		JUNGFRAU	SCHLEIER	GEBET	0
KÄFER	RUINE		0		KÄFER	RUINE		0
KAMERAD	OPFER	FREUND	0		KAMERAD	OPFER	FREUND	0
KAMERADSCHAFT	PARTNER	FREUNDSCHAFT	0		KAMERADSCHAFT	PARTNER	FREUNDSCHAFT	0
KARTE	HINDERNIS	LAND	0		KARTE	HINDERNIS	LAND	0
KARTELL	KONSENS	KONSENS	1		KARTELL	KONSENS	KONSENS	1
KATEGORIE	GÜLTIGKEIT		0		KATEGORIE	GÜLTIGKEIT		0
KERZE	DOCHT	DOCHT	1		KERZE	DOCHT	DOCHT	1
KLEIDERSCHRANK	HANDSCHUH		0		KLEIDERSCHRANK	HANDSCHUH		0
KLEINIGKEIT	WAAGE		0		KLEINIGKEIT	WAAGE		0
KLINIK	WISSENSCHAFT		0		KLINIK	WISSENSCHAFT		0
KLOSTER	MÖNCH	MÖNCH	1		KLOSTER	MÖNCH	MÖNCH	1
KNOBLAUCH	VAMPIR	VAMPIR	1		KNOBLAUCH	VAMPIR	VAMPIR	1
KOCHTOPF	BÜGELEISEN		0		KOCHTOPF	BÜGELEISEN		0
KONFRONTATION	RACHE	STREIT	0		KONFRONTATION	RACHE	STREIT	0
KONJUNKTUR	DIAGNOSE	WIRTSCHAFT	0		KONJUNKTUR	DIAGNOSE	WIRTSCHAFT	0
KOOPERATION	MITHILFE	ZUSAMMENARBEIT	0		KOOPERATION	MITHILFE	ZUSAMMENARBEIT	0
KOORDINATION	HANDHABUNG		0		KOORDINATION	HANDHABUNG		0
KOPPEL	STIER	STIER	1		KOPPEL	STIER	STIER	1
KRAMPF	BEIN		0		KRAMPF	BEIN		0
KRANKHEIT	SYMPTOM		0		KRANKHEIT	SYMPTOM		0
KRANZ	NEST	NEST	1		KRANZ	NEST	NEST	1
KUMMER	TRAURIGKEIT	SORGE	0		KUMMER	TRAURIGKEIT	SORGE	0
KUNST	ARTIST	GEMÄLDE	0		KUNST	ARTIST	GEMÄLDE	0
KUNSTWERK	AUFMACHUNG	GEMÄLDE	0		KUNSTWERK	AUFMACHUNG	GEMÄLDE	0
LAMM	MITTAGESSEN	OPFER	0		LAMM	MITTAGESSEN	OPFER	0
LEBER	ORGAN		0		LEBER	ORGAN		0
LEERE	DUMPFHEIT		0		LEERE	DUMPFHEIT		0
LEICHTIGKEIT	SCHWERKRAFT		0		LEICHTIGKEIT	SCHWERKRAFT		0
LEISTUNG	PROVISION		0		LEISTUNG	PROVISION		0
LERCHE	FRÖHLICHKEIT	KIEFER	0		LERCHE	FRÖHLICHKEIT	KIEFER	0
LIEGE	VERANDA	STÜTZE	0		LIEGE	VERANDA	STÜTZE	0
LIKÖR	SEKT	SEKT	1		LIKÖR	SEKT	SEKT	1
LIMIT	MAXIMUM	MAXIMUM	1		LIMIT	MAXIMUM	MAXIMUM	1
LINIE	BUS		0		LINIE	BUS		0
LIST	NAZI		0		LIST	NAZI		0
LOYALITÄT	BRUDER		0		LOYALITÄT	BRUDER		0
LÜGE	WAHRHEIT		0		LÜGE	WAHRHEIT		0
MAGEN	RESTAURANT		0		MAGEN	RESTAURANT		0
MAKEL	SELBSTBEWUSSTSEIN		0		MAKEL	SELBSTBEWUSSTSEIN		0
MANDANT	RECHT	ANWALT	0		MANDANT	RECHT	ANWALT	0
MEDAILLE	WETTBEWERB		0		MEDAILLE	WETTBEWERB		0
MILCH	KÄSE		0		MILCH	KÄSE		0
MINIMUM	NOTWENDIGKEIT		0		MINIMUM	NOTWENDIGKEIT		0
MONSTER	MUT		0		MONSTER	MUT		0
MOTOR	INDUSTRIALISIERUNG	INDUSTRIALISIERUNG	1		MOTOR	INDUSTRIALISIERUNG	INDUSTRIALISIERUNG	1
MÜNDIGKEIT	ABHÄNGIGKEIT	ABHÄNGIGKEIT	1		MÜNDIGKEIT	ABHÄNGIGKEIT	ABHÄNGIGKEIT	1
MUSIK	OPER	NOTE	0		MUSIK	OPER	NOTE	0
NACHBARSCHAFT	HECKE		0		NACHBARSCHAFT	HECKE		0
NACHRICHT	GEBURTSTAG		0		NACHRICHT	GEBURTSTAG		0
NEUROSE	PSYCHOLOGIE		0		NEUROSE	PSYCHOLOGIE		0
NOTLAGE	DILEMMA		0		NOTLAGE	DILEMMA		0
OPERATION	KOMA		0		OPERATION	KOMA		0
OPPOSITION	VERWEIGERUNG	UMSTURZ	0		OPPOSITION	VERWEIGERUNG	UMSTURZ	0
ORDNUNG	ZUCHT	POLIZEI	0		ORDNUNG	ZUCHT	POLIZEI	0
ORIENTIERUNG	AUSGANG		0		ORIENTIERUNG	AUSGANG		0
OZEAN	KRABBE	ATLANTIK	0		OZEAN	KRABBE	ATLANTIK	0
PARADIES	MENSCH		0		PARADIES	MENSCH		0
PARK	VEGETATION		0		PARK	VEGETATION		0
PARLAMENT	KANZLER	KANZLER	1		PARLAMENT	KANZLER	KANZLER	1
PARTEI	ABSTIMMUNG	OPPOSITION	0		PARTEI	ABSTIMMUNG	OPPOSITION	0
PARTY	THEKE		0		PARTY	THEKE		0
PASSION	ORGASMUS	LEIDENSCHAFT	0		PASSION	ORGASMUS	LEIDENSCHAFT	0
PATIENT	THERAPIE		0		PATIENT	THERAPIE		0
PATRIOTISMUS	EXTREMISMUS	NATIONALISMUS	0		PATRIOTISMUS	EXTREMISMUS	NATIONALISMUS	0
PEITSCHE	MISSHANDLUNG	FOLTER	0		PEITSCHE	MISSHANDLUNG	FOLTER	0
PERSON	SCHADEN		0		PERSON	SCHADEN		0
PFEFFER	BUTTER	SALZ	0		PFEFFER	BUTTER	SALZ	0
PHILOSOPHIE	SINN		0		PHILOSOPHIE	SINN		0
PLAKAT	HAMMER		0		PLAKAT	HAMMER		0
POLITIKER	ZUVERSICHT	EHRLICHKEIT	0		POLITIKER	ZUVERSICHT	EHRLICHKEIT	0
POLIZEI	EINSATZ		0		POLIZEI	EINSATZ		0
PRÄDIKAT	PRIMA	PRIMA	1		PRÄDIKAT	PRIMA	PRIMA	1
PROGNOSE	GEWISSHEIT	ZUKUNFT	0		PROGNOSE	GEWISSHEIT	ZUKUNFT	0
PROGRAMM	KINO	KINO	1		PROGRAMM	KINO	KINO	1
PYRAMIDE	ARCHITEKTUR	ARCHITEKTUR	1		PYRAMIDE	ARCHITEKTUR	ARCHITEKTUR	1
RASSE	NATIONALIST	ETHNIE	0		RASSE	NATIONALIST	ETHNIE	0
RÄUBER	DIEBSTAHL	DIEBSTAHL	1		RÄUBER	DIEBSTAHL	DIEBSTAHL	1
REDAKTEUR	KORRESPONDENZ	ZEITUNG	0		REDAKTEUR	KORRESPONDENZ	ZEITUNG	0
REGEL	KOMBINATION		0		REGEL	KOMBINATION		0
REGENBOGEN	FARBE	NATUR	0		REGENBOGEN	FARBE	NATUR	0
REGENSCHIRM	BEDARF		0		REGENSCHIRM	BEDARF		0
REGIME	ZERSCHLAGUNG	UMSTURZ	0		REGIME	ZERSCHLAGUNG	UMSTURZ	0
REICH	PROFIT		0		REICH	PROFIT		0
REIZ	REAKTION		0		REIZ	REAKTION		0
REKORD	ARBEITSLOSIGKEIT		0		REKORD	ARBEITSLOSIGKEIT		0
REVOLUTION	WIDERSTAND	UMSTURZ	0		REVOLUTION	WIDERSTAND	UMSTURZ	0
RHEUMATISMUS	IMMUNITÄT		0		RHEUMATISMUS	IMMUNITÄT		0
SAMT	STOFF	SEIDE	0		SAMT	STOFF	SEIDE	0
SARG	GRAB	GRAB	1		SARG	GRAB	GRAB	1
SÄUFER	WIRT	WEIN	0		SÄUFER	WIRT	WEIN	0
SÄUGLING	WIEGE	BABY	0		SÄUGLING	WIEGE	BABY	0
SCHALTER	FLUGHAFEN	KASSE	0		SCHALTER	FLUGHAFEN	KASSE	0
SCHATTEN	EXISTENZ	LICHT	0		SCHATTEN	EXISTENZ	LICHT	0
SCHÄTZUNG	SPEKULATION		0		SCHÄTZUNG	SPEKULATION		0
SCHEIDUNG	INSTABILITÄT	ANWALT	0		SCHEIDUNG	INSTABILITÄT	ANWALT	0
SCHIFFBRUCH	UNGLÜCKSFALL	RETTUNG	0		SCHIFFBRUCH	UNGLÜCKSFALL	RETTUNG	0
SCHLACHTUNG	SCHWEIN	SCHWEIN	1		SCHLACHTUNG	SCHWEIN	SCHWEIN	1
SCHLAFWANDELN	UNWIRKLICHKEIT		0		SCHLAFWANDELN	UNWIRKLICHKEIT		0
SCHLÄGER	KRIMINALITÄT	TENNIS	0		SCHLÄGER	KRIMINALITÄT	TENNIS	0
SCHLUSSFOLGERUNG	KONSEQUENZ	FAZIT	0		SCHLUSSFOLGERUNG	KONSEQUENZ	FAZIT	0
SCHMUGGEL	IMPORT		0		SCHMUGGEL	IMPORT		0
SCHNORCHEL	ATLANTIK		0		SCHNORCHEL	ATLANTIK		0
SEILTÄNZER	SCHWERPUNKT	SCHWERPUNKT	1		SEILTÄNZER	SCHWERPUNKT	SCHWERPUNKT	1
SENDER	NOTIZ	RADIO	0		SENDER	NOTIZ	RADIO	0
SOLO	MUSIKINSTRUMENT	INSTRUMENT	0		SOLO	MUSIKINSTRUMENT	INSTRUMENT	0
SONATE	KLAVIER	KLAVIER	1		SONATE	KLAVIER	KLAVIER	1
SONNE	GRAD		0		SONNE	GRAD		0
SOZIALIST	PAROLE	EXTREMIST	0		SOZIALIST	PAROLE	EXTREMIST	0
SPIRALE	FRUCHTBARKEIT	VERHÜTUNG	0		SPIRALE	FRUCHTBARKEIT	VERHÜTUNG	0
SPRECHER	AUFRUF	NACHRICHTEN	0		SPRECHER	AUFRUF	NACHRICHTEN	0
SPRÜHREGEN	FLUSS	DONNER	0		SPRÜHREGEN	FLUSS	DONNER	0
STAAT	UNTERSTÜTZUNG	DEMOKRATIE	0		STAAT	UNTERSTÜTZUNG	DEMOKRATIE	0
STALL	KUH	KUH	1		STALL	KUH	KUH	1
STIMMUNG	ATMOSPHÄRE		0		STIMMUNG	ATMOSPHÄRE		0
STRAND	VERGNÜGEN		0		STRAND	VERGNÜGEN		0
STRATEGIE	NÄHERUNG	PLAN	0		STRATEGIE	NÄHERUNG	PLAN	0
STREIK	KONFLIKT	AUSEINANDERSETZUNG	0		STREIK	KONFLIKT	AUSEINANDERSETZUNG	0
STRICH	SKIZZE	PUNKT	0		STRICH	SKIZZE	PUNKT	0
STRICK	SCHLINGE	HINRICHTUNG	0		STRICK	SCHLINGE	HINRICHTUNG	0
STROH	WALDBRAND	FARM	0		STROH	WALDBRAND	FARM	0
STUDIUM	WIRTSCHAFT		0		STUDIUM	WIRTSCHAFT		0
STURZ	REGIERUNG	FALL	0		STURZ	REGIERUNG	FALL	0
STÜTZE	BEGLEITER		0		STÜTZE	BEGLEITER		0
SUBKULTUR	UNTERGRUND	INDIVIDUALISMUS	0		SUBKULTUR	UNTERGRUND	INDIVIDUALISMUS	0
SUBMISSION	ERNIEDRIGUNG	UNTERWERFUNG	0		SUBMISSION	ERNIEDRIGUNG	UNTERWERFUNG	0
SUBSTANZ	SEELE	STOFF	0		SUBSTANZ	SEELE	STOFF	0
SYMBOL	WAPPEN	ZEICHEN	0		SYMBOL	WAPPEN	ZEICHEN	0
TAGEBUCH	BIOGRAPHIE	BIOGRAPHIE	1		TAGEBUCH	BIOGRAPHIE	BIOGRAPHIE	1
TAKT	HARFE	NOTE	0		TAKT	HARFE	NOTE	0
TECHNIKER	INGENIEUR	INGENIEUR	1		TECHNIKER	INGENIEUR	INGENIEUR	1
TECHNOLOGIE	GEHIRNWÄSCHE	ENTWICKLUNG	0		TECHNOLOGIE	GEHIRNWÄSCHE	ENTWICKLUNG	0
TEICH	ÜBERSCHWEMMUNG	DAMM	0		TEICH	ÜBERSCHWEMMUNG	DAMM	0
THEMA	INTERESSE		0		THEMA	INTERESSE		0
TOD	NOTWEHR	RELIGION	0		TOD	NOTWEHR	RELIGION	0
TOTSCHLAG	BRUTALITÄT	NOTWEHR	0		TOTSCHLAG	BRUTALITÄT	NOTWEHR	0
TRAINER	STIL		0		TRAINER	STIL		0
TRAINING	PULS		0		TRAINING	PULS		0
TRAKTOR	LENKSTANGE	VIEH	0		TRAKTOR	LENKSTANGE	VIEH	0
TRANSPORT	LAGER		0		TRANSPORT	LAGER		0
TREIBSTOFF	KILOMETER	BENZIN	0		TREIBSTOFF	KILOMETER	BENZIN	0
TRITT	SOHLE	STÜTZE	0		TRITT	SOHLE	STÜTZE	0
TÜR	SCHRANK	GANG	0		TÜR	SCHRANK	GANG	0
UMARMUNG	INTEGRATION		0		UMARMUNG	INTEGRATION		0
UNABHÄNGIGKEIT	SELBSTBESTIMMUNG		0		UNABHÄNGIGKEIT	SELBSTBESTIMMUNG		0
UNHEIL	ALPTRAUM		0		UNHEIL	ALPTRAUM		0
UNSTERBLICHKEIT	AUFERSTEHUNG	TOD	0		UNSTERBLICHKEIT	AUFERSTEHUNG	TOD	0
UNTAUGLICHKEIT	FAHRER		0		UNTAUGLICHKEIT	FAHRER		0
UNTERSCHRIFT	FORMULAR		0		UNTERSCHRIFT	FORMULAR		0
URLAUB	AUSFALL	TOURIST	0		URLAUB	AUSFALL	TOURIST	0
VATER	VORBILD		0		VATER	VORBILD		0
VATERUNSER	RELIGION	PRIESTER	0		VATERUNSER	RELIGION	PRIESTER	0
VERANSTALTUNG	ÖFFENTLICHKEIT		0		VERANSTALTUNG	ÖFFENTLICHKEIT		0
VERBRENNUNG	PROZESSION		0		VERBRENNUNG	PROZESSION		0
VERBRÜDERUNG	ENTSCHULDIGUNG		0		VERBRÜDERUNG	ENTSCHULDIGUNG		0
VERDROSSENHEIT	RESIGNATION	POLITIK	0		VERDROSSENHEIT	RESIGNATION	POLITIK	0
VERHAFTUNG	KLINGE	POLIZEI	0		VERHAFTUNG	KLINGE	POLIZEI	0
VERLAUF	ENDUNG	ENTWICKLUNG	0		VERLAUF	ENDUNG	ENTWICKLUNG	0
VERSEUCHUNG	RATTE	MÜLL	0		VERSEUCHUNG	RATTE	MÜLL	0
VERWALTUNG	GENEHMIGUNG	BEHÖRDE	0		VERWALTUNG	GENEHMIGUNG	BEHÖRDE	0
VERZIERUNG	PALAST		0		VERZIERUNG	PALAST		0
VOLK	GEMEINDE	GEMEINDE	1		VOLK	GEMEINDE	GEMEINDE	1
VORBEREITUNG	VERÖFFENTLICHUNG		0		VORBEREITUNG	VERÖFFENTLICHUNG		0
VORSTAND	LEITER	DIREKTION	0		VORSTAND	LEITER	DIREKTION	0
VORTRAG	REDNER	REDE	0		VORTRAG	REDNER	REDE	0
WAFFE	KRIEG	REVOLVER	0		WAFFE	KRIEG	REVOLVER	0
WAHL	GREMIUM	DEMOKRATIE	0		WAHL	GREMIUM	DEMOKRATIE	0
WAHNSINN	ANSTALT	ANSTALT	1		WAHNSINN	ANSTALT	ANSTALT	1
WALZER	GALA		0		WALZER	GALA		0
WANDEL	ZWISCHENZEIT		0		WANDEL	ZWISCHENZEIT		0
WANGE	CHRIST	KUSS	0		WANGE	CHRIST	KUSS	0
WEG	WILLE	ROUTE	0		WEG	WILLE	ROUTE	0
WELLE	FLUT		0		WELLE	FLUT		0
WIEDERHERSTELLUNG	VERSCHLECHTERUNG		0		WIEDERHERSTELLUNG	VERSCHLECHTERUNG		0
WIND	ELEMENT	STURM	0		WIND	ELEMENT	STURM	0
WOHNUNG	HEIM		0		WOHNUNG	HEIM		0
ZAHL	PHYSIK		0		ZAHL	PHYSIK		0
ZAHLUNG	QUITTUNG	BARGELD	0		ZAHLUNG	QUITTUNG	BARGELD	0
ZAUBERKÜNSTLER	TRICK	TRICK	1		ZAUBERKÜNSTLER	TRICK	TRICK	1
ZELT	ZIRKUS	CAMPING	0		ZELT	ZIRKUS	CAMPING	0
ZENTIMETER	METER	METER	1		ZENTIMETER	METER	METER	1
ZOO	BÄR	BÄR	1		ZOO	BÄR	BÄR	1
ZUCKER	SPEISE		0		ZUCKER	SPEISE		0
ZUGEHÖRIGKEIT	GENERATION	ETHNIE	0		ZUGEHÖRIGKEIT	GENERATION	ETHNIE	0
ZULASSUNG	NACHWEIS		0		ZULASSUNG	NACHWEIS		0
ZUSAMMENHANG	VORZEICHEN	URSACHE	0		ZUSAMMENHANG	VORZEICHEN	URSACHE	0
ZUSPITZUNG	PUNKT		0		ZUSPITZUNG	PUNKT		0
