## Supplementary material for "Vast amounts of encoded items nullify but do not reverse the effect of sleep on declarative memory": Dataset: PAL_43_1_2.xlsx

### Sheet: Sheet1
VP_Nr	Block	VersioN	counter	pair_code	cue	correct_answer	answer		accuracy	reactiontime1	reactiontime2
43	1	15	1	4	BRILLE	KRAWATTE		0		-1	-1
43	1	15	2	13	WANDEL	ZWISCHENZEIT		0		4222.5	17570
43	1	15	3	9	SUBKULTUR	UNTERGRUND	ERNIEDRIGUNG	0		376410000000001	7239
43	1	15	4	5	STÜTZE	BEGLEITER	AUSHILFE	0		4867	15332
43	1	15	5	15	TRITT	SOHLE		0		550239999999999	18392
43	1	15	6	38	GEGNER	WAFFENSTILLSTAND		0		-1	-1
43	1	15	7	23	OPPOSITION	VERWEIGERUNG	VERWEIGERUNG	1		5092.2	7772
43	1	15	8	31	ERMITTLUNG	SCHULD		0		-1	-1
43	1	15	9	6	MANDANT	RECHT	ANWALT	0		674120000000001	8405
43	1	15	10	19	ARBEITER	EINKOMMEN	STUNDENLOHN	0		12343.2	14855
43	1	15	11	20	REGENBOGEN	FARBE	FARBE	1		176489999999999	3802
43	1	15	12	18	ERNÄHRUNG	EIWEIß		0		-1	-1
43	1	15	13	30	ERDBALL	WELTKARTE	WELTKARTE	1		3710.5	6550
43	1	15	14	40	BEARBEITUNG	HONORAR		0		-1	-1
43	1	15	15	17	KOOPERATION	MITHILFE		0		-1	-1
43	1	15	16	24	AKTEUR	DRAMATIK	KÜNSTLER	0		688420000000001	9332
43	1	15	17	28	BILD	FOTO	LEINWAND	0		723120000000001	9151
43	1	15	18	11	SCHÄTZUNG	SPEKULATION	PROGNOSE	0		18151.2	20001
43	1	15	19	2	UNTERSCHRIFT	FORMULAR		0		-1	-1
43	1	15	20	33	TAGEBUCH	BIOGRAPHIE	BIOGRAPHIE	1		521620000000001	8879
43	1	15	21	37	BEFRAGUNG	MEHRHEIT	GESTÄNDNIS	0		433070000000001	8180
43	1	15	22	16	SONNE	GRAD		0		-1	-1
43	1	15	23	3	VORSTAND	LEITER	ABSTIMMUNG	0		964779999999999	12487
43	1	15	24	12	TECHNIKER	INGENIEUR		0		-1	-1
43	1	15	25	39	DESSERT	HONIG	HONIG	1		318320000000001	4221
43	1	15	26	27	KUNST	ARTIST	ARTIST	1		10058.2	11490
43	1	15	27	25	DRECK	VERUNREINIGUNG	VERUNREINIGUNG	1		206029999999999	4567
43	1	15	28	7	DONNER	BLITZ	BLITZ	1		124279999999999	2370
43	1	15	29	22	STROH	WALDBRAND	MASKE	0		821209999999998	9860
43	1	15	30	29	INTERVENTION	STREIT	STREIT	1		149509999999998	2975
43	1	15	31	14	REGIME	ZERSCHLAGUNG	STURZ	0		254370000000001	4433
43	1	15	32	1	PYRAMIDE	ARCHITEKTUR	ARCHITEKTUR	1		127809999999998	4502
43	1	15	33	32	FORMEL	BERECHNUNG	BERECHNUNG	1		203120000000001	5019
43	1	15	34	10	ZOO	BÄR	BÄR	1		1425	1892
43	1	15	35	35	GOTT	VEREHRUNG	GLAUBE	0		651220000000001	7688
43	1	15	36	21	AUSEINANDERSETZUNG	ÜBERLEGUNG		0		-1	-1
43	1	15	37	34	PATRIOTISMUS	EXTREMISMUS	NATIONALISMUS	0		152720000000001	5477
43	1	15	38	36	INFORMATIK	PROGRAMMIERUNG	PROGRAMMIEREN	0		817529999999999	11009
43	1	15	39	8	GELIEBTE	GEHEIMNIS	GEHEIMNIS	1		2012.5	4759
43	1	15	40	26	POLIZEI	EINSATZ	ERMITTLUNG	0		10391.2	13339
43	2	16	1	16	BIRKE	LAUB	LAUB	0		169089999999991	3750
43	2	16	2	14	KOCH	OFEN		0		-1	-1
43	2	16	3	11	PHASE	STADIUM	ENTWICKLUNG	0		6402	8439
43	2	16	4	30	AUSKUNFT	PROPAGANDA		0		-1	-1
43	2	16	5	4	UNRECHT	BENACHTEILIGUNG	FAIR	0		15669.8	20001
43	2	16	6	13	JOURNALIST	PRESSEFREIHEIT	DRUCK	0		662569999999995	8544
43	2	16	7	8	BEFUGNIS	ERMÄCHTIGUNG	VOLLMACHT	0		388530000000005	5933
43	2	16	8	18	ASSISTENT	PROFESSION	PROFESSUR	0		710330000000005	9495
43	2	16	9	24	MODE	HOSE	HOSE	1		169639999999991	2216
43	2	16	10	32	BAUER	FARM	HOF	0		938710000000009	9991
43	2	16	11	29	GERICHT	VERHANDLUNG	VERHANDLUNG	1		307039999999991	6375
43	2	16	12	25	CHARAKTER	OFFENHEIT	BARMHERZIGKEIT	0		849310000000009	11247
43	2	16	13	17	JUSTIZ	GLAUBWÜRDIGKEIT		0		-1	-1
43	2	16	14	19	AFFÄRE	PARTNERSCHAFT	GEHEIMNIS	0		738910000000009	9309
43	2	16	15	26	PUBLIKUM	ZUSCHAUER	ZUSCHAUER	1		315130000000005	4711
43	2	16	16	33	VERGÜTUNG	GELD		0		-1	-1
43	2	16	17	39	FLIRT	ROMANTIK	ROMANTIK	1		356739999999991	7143
43	2	16	18	12	KAPITALISMUS	KOMMUNISMUS	KOMMUNISMUS	1		141539999999991	3879
43	2	16	19	31	EXEKUTION	ERSCHIEßUNG	ERSCHIESSUNG	1		294669999999995	10703
43	2	16	20	7	KOMMENTAR	PRESSE	MITTEILUNG	0		831130000000005	11981
43	2	16	21	20	ANLAGE	RENDITE	KAPITAL	0		561730000000005	7025
43	2	16	22	36	BOMBE	TERRORIST	TERRORIST	1		119119999999995	3067
43	2	16	23	37	MÖRDER	SÜNDE	VERFAHREN	0		600160000000009	7679
43	2	16	24	6	BEVÖLKERUNG	MASSE	MASSEN	1		10055	15389
43	2	16	25	22	DIREKTION	BESCHLUSS	PRÄSIDENT	0		525319999999995	8117
43	2	16	26	23	BOSS	FRAGE		0		-1	-1
43	2	16	27	40	VIRUS	ERREGER	ERREGER	1		1519.5	2943
43	2	16	28	1	BEHÖRDE	KÜNDIGUNG	GENEHMIGUNG	0		217680000000005	5455
43	2	16	29	28	BOOT	MATROSE		0		-1	-1
43	2	16	30	35	FREUDE	LUST	SPRUNG	0		10938.5	12775
43	2	16	31	5	NATION	EINIGKEIT	EINHEIT	0		7508.5	9663
43	2	16	32	15	VISUM	TOURISMUS	TOURISMUS	1		5079	7455
43	2	16	33	38	PRIESTER	KATHEDRALE	KATHEDRALE	1		149539999999991	3431
43	2	16	34	21	RANG	HIERARCHIE	STELLUNG	0		439930000000005	6423
43	2	16	35	3	SEE	WASSER		0		-1	-1
43	2	16	36	9	SCHNITT	FILM	FILM	1		166330000000005	2711
43	2	16	37	27	ROUTE	HEIMWEG	NAVIGATION	0		2559.5	5439
43	2	16	38	10	FLÄCHE	ZENTRUM		0		-1	-1
43	2	16	39	34	STUDENT	KLAUSUR	PROFESSOR	0		151139999999991	4631
43	2	16	40	2	GEFAHR	HAI		0		-1	-1
43	3	1	1	32	EINGEBUNG	IDEE		0		-1	-1
43	3	1	2	16	VOGEL	KATZE	NEST	0		7359.5	8287
43	3	1	3	4	STURM	WINDHAUCH	WINDHAUCH	1		378179999999981	7049
43	3	1	4	5	BERUF	ANERKENNUNG	AUSBILDUNG	0		8437.5	10579
43	3	1	5	12	NUTZEN	KOSTEN	KOSTEN	1		1697.5	2889
43	3	1	6	39	SCHAMGEFÜHL	KÖRPER		0		-1	-1
43	3	1	7	18	TRINKSPRUCH	SPRICHWORT	SPRICHWORT	1		2572.5	4679
43	3	1	8	25	SPASS	FEIER		0		-1	-1
43	3	1	9	28	URHEBER	KAUSALITÄT	PATENT	0		7131.5	8869
43	3	1	10	11	GEHIRN	BEWUSSTSEIN		0		-1	-1
43	3	1	11	23	SÄNGER	KÜNSTLER	KÜNSTLER	1		770079999999981	9327
43	3	1	12	21	DEMOKRATIE	SYSTEM	STAATSFORM	0		148942000000002	17142
43	3	1	13	7	ZEITUNG	DRUCK	DRUCK	1		1775.5	5667
43	3	1	14	14	STERN	WEIHNACHTEN	HIMMEL	0		6811.5	8235
43	3	1	15	20	INFORMATION	INHALT		0		-1	-1
43	3	1	16	31	NÄSSE	GEWITTER		0		-1	-1
43	3	1	17	15	BECHER	KAFFEE	GLAS	0		147351000000001	15823
43	3	1	18	22	LÖSUNG	PROBLEM	PROBLEM	1		155929999999981	2863
43	3	1	19	9	FORM	KREIS	KREIS	1		861489999999991	9782
43	3	1	20	3	STILLE	EINSAMKEIT	EINSAMKEIT	1		130332999999998	20001
43	3	1	21	6	CHAOS	STRUKTUR		0		-1	-1
43	3	1	22	2	MASCHINE	APPARAT		0		7415.5	19215
43	3	1	23	19	ERDE	STEIN		0		-1	-1
43	3	1	24	35	FIGUR	BRETT	QUADRAT	0		7959.5	9927
43	3	1	25	40	PUPPE	KIND	KIND	0		5191.5	6087
43	3	1	26	10	ABSPRACHE	VERTRAG		0		-1	-1
43	3	1	27	26	SKLAVE	KÖNIG	MEISTER	0		325270000000019	5231
43	3	1	28	1	PELZ	FUCHS	FUCHS	1		2551.5	3567
43	3	1	29	36	RÜCKSCHRITT	VERGANGENHEIT	VERGANGENHEIT	1		5055.5	7335
43	3	1	30	8	BARGELD	WERT	WERT	1		3063.5	5114
43	3	1	31	24	BEDÜRFNIS	WERBUNG		0		-1	-1
43	3	1	32	17	STAUB	SAUBERKEIT		0		-1	-1
43	3	1	33	33	RÜSTUNG	ANGRIFF	KAMPF	0		168439999999991	2828
43	3	1	34	29	MANGEL	VERZICHT	NOTWENDIGKEIT	0		1879.5	4410
43	3	1	35	38	FÄHIGKEIT	VERANLAGUNG		0		-1	-1
43	3	1	36	13	KUGEL	QUADRAT	QUADRAT	1		639060000000009	7892
43	3	1	37	37	ANEKDOTE	WITZ	WITZ	1		249210000000009	3487
43	3	1	38	30	BEGRIFF	BEDEUTUNG	DUDEN	0		4159.5	5311
43	3	1	39	27	GRUNDRECHT	VERFASSUNG	VERFASSUNG	1		533110000000009	8016
43	3	1	40	34	EMPFEHLUNG	RAT	RAT	1		588370000000019	11070
43	4	2	1	4	KRITIK	ZWEIFEL		0		-1	-1
43	4	2	2	34	PRÜFUNG	MISSERFOLG	FEHLSCHLAG	0		871160000000009	11160
43	4	2	3	5	FREUND	VERTRAUEN	GEFÄHRTE	0		172626000000001	18959
43	4	2	4	11	EHE	VERLOBUNG		0		-1	-1
43	4	2	5	31	HÄRTE	KRAFT		0		-1	-1
43	4	2	6	17	VERSCHLEIERUNG	KOPFTUCH		0		2164.5	20001
43	4	2	7	29	TAL	WIESE	WIESE	1		323470000000019	4317
43	4	2	8	18	SCHMETTERLING	BLÜTE	BLUME	0		671660000000009	7964
43	4	2	9	16	KRITERIUM	AUSWAHL		0		-1	-1
43	4	2	10	26	FRAGE	EINWAND	ANTWORT	0		223960000000009	4976
43	4	2	11	38	NEFFE	GROSSMUTTER	GROSSMUTTER	1		2174.5	10742
43	4	2	12	30	SPRACHE	AKUSTIK		0		-1	-1
43	4	2	13	6	ZUWACHS	FORTSCHRITT		0		-1	-1
43	4	2	14	21	ANSTAND	SITTE	STOLZ	0		3632	16022
43	4	2	15	23	BUNGALOW	SIEDLUNG	DORF	0		929570000000019	10566
43	4	2	16	40	POSTKUTSCHE	PFERD	PFERD	1		1528.5	2464
43	4	2	17	19	GEISEL	GEFANGENER	GEFANGENER	1		387770000000019	10274
43	4	2	18	37	DÄMMERUNG	MORGENGRAUEN	MORGENGRAUEN	1		223670000000019	4332
43	4	2	19	27	SCHICKSAL	IRONIE	ZUKUNFT	0		7927.5	9306
43	4	2	20	1	BLICK	PERSPEKTIVE		0		-1	-1
43	4	2	21	22	MACHT	HERRSCHER	KORRUPTION	0		493560000000009	9162
43	4	2	22	32	TRAUM	WIRKLICHKEIT	WIRKLICHKEIT	1		175229999999981	4508
43	4	2	23	7	GRAS	VIEH	VIEH	1		3039.5	4047
43	4	2	24	24	GNADE	BARMHERZIGKEIT	BARMHERZIGKEIT	1		168770000000019	5895
43	4	2	25	28	UHR	KIRCHE	WERK	0		11999.5	13743
43	4	2	26	8	BERG	HÜTTE	HÜTTE	1		517570000000019	6354
43	4	2	27	13	TIER	FROSCH	ART	0		125626000000001	20001
43	4	2	28	15	SEEGANG	DAMPFER	WELLEN	0		12330.5	14002
43	4	2	29	25	DISZIPLIN	GEHORSAM	GEHORSAM	1		190370000000019	3536
43	4	2	30	10	ILLUSION	WAHRNEHMUNG	VERWIRRUNG	0		139737000000002	17688
43	4	2	31	3	VERLUST	ABNAHME	GEWINN	0		256460000000009	3780
43	4	2	32	12	KOMÖDIE	DRAMA	TRAGÖDIE	0		13351.5	20001
43	4	2	33	36	AUSWERTUNG	ERGEBNIS	ERGEBNIS	1		2301.5	6245
43	4	2	34	33	ERLÖSUNG	HIMMELREICH	GLAUBE	0		375329999999981	4950
43	4	2	35	2	MALER	PIANIST	WERKSTATT	0		9784.5	11248
43	4	2	36	9	GESPENST	ERSCHEINUNG	ERSCHEINUNG	1		1599.5	3320
43	4	2	37	14	HAUT	BLUT		0		-1	-1
43	4	2	38	20	BEGRÜSSUNG	FREUNDLICHKEIT	WINKEN	0		123887000000002	13332
43	4	2	39	39	FASS	KELLER	TONNE	0		6647.5	7817
43	4	2	40	35	ANFORDERUNG	SCHWIERIGKEIT		0		-1	-1
43	5	3	1	23	ARMUT	ELEND	NOT	0		171120000000019	11290
43	5	3	2	8	MEINEID	EHRENHAFTIGKEIT	GERECHTIGKEIT	0		221890000000037	11159
43	5	3	3	40	PLAN	GROSSSTADT		0		-1	-1
43	5	3	4	31	VERGLEICH	GLEICHNIS	EINIGUNG	0		430379999999981	6191
43	5	3	5	34	ERDGESCHOSS	DACHBODEN		0		-1	-1
43	5	3	6	21	STOLZ	RUHM		0		-1	-1
43	5	3	7	39	GESCHREI	PANIK		0		-1	-1
43	5	3	8	32	CHANCE	BEGEGNUNG	MÖGLICHKEIT	0		244520000000019	4631
43	5	3	9	4	STUHL	SESSEL	SESSEL	1		342379999999981	4887
43	5	3	10	22	ZEIT	URSPRUNG		0		-1	-1
43	5	3	11	27	ALKOHOL	OPIUM	OPIUM	1		545279999999981	8103
43	5	3	12	12	DAMPF	LOKOMOTIVE	KESSEL	0		100077999999998	11279
43	5	3	13	6	BESITZ	ANTEIL	EIGENTUM	0		207170000000019	4271
43	5	3	14	20	LARVE	RAUPE	RAUPE	1		680540000000037	11359
43	5	3	15	36	JUNGE	MÄDCHEN	MÄDCHEN	1		214379999999981	5191
43	5	3	16	7	NORM	MORAL	ABWEICHUNG	0		501579999999981	6767
43	5	3	17	16	GEBÄUDE	HOTEL	GERICHT	0		957890000000037	10835
43	5	3	18	19	GESUNDHEIT	IMPFUNG		0		-1	-1
43	5	3	19	9	ANSICHT	MEINUNG	MEINUNG	1		574370000000019	8579
43	5	3	20	29	PUDDING	SÜSSIGKEITEN		0		-1	-1
43	5	3	21	14	FORDERUNG	GEHALT		0		-1	-1
43	5	3	22	18	GEDÄCHTNIS	ELEFANT	ERINNERUNG	0		522729999999981	7733
43	5	3	23	13	HELDENMUT	TAPFERKEIT	TAPFERKEIT	1		257570000000019	5103
43	5	3	24	35	PROFIL	PHOTOGRAPHIE	FOTO	0		263970000000019	3719
43	5	3	25	1	GIFT	MORD	MORD	1		2536	5055
43	5	3	26	5	INDUSTRIE	BRANCHE		0		-1	-1
43	5	3	27	28	SEGEN	SCHÖPFER		0		178297999999998	20001
43	5	3	28	33	AUTO	PRESTIGE	GOTT	0		1179.5	1767
43	5	3	29	3	TÄUSCHUNG	ECHTHEIT	WAHRHEIT	0		368179999999981	5809
43	5	3	30	25	ZWIELICHT	UNTERWELT	SCHATTEN	0		154177999999998	18921
43	5	3	31	11	APFEL	PFIRSICH	PFIRSICH	1		330170000000019	5447
43	5	3	32	37	WOLLE	KLEIDUNG	SCHAF	0		458370000000019	6767
43	5	3	33	2	VULKAN	EXPLOSION	EXPLOSION	1		143970000000019	3271
43	5	3	34	26	BEWEIS	TATSACHE	TATSACHE	1		398379999999981	5651
43	5	3	35	15	PAPIER	BRIEF	URKUNDE	0		606779999999981	7443
43	5	3	36	17	GEIST	FLASCHE	ERSCHEINUNG	0		101590000000037	4175
43	5	3	37	30	TAT	ABSICHT	VERBRECHEN	0		649590000000037	8471
43	5	3	38	10	LEIDENSCHAFT	KUSS	LIEBE	0		293579999999981	4671
43	5	3	39	38	DEFINITION	KONZEPT	ERKLÄRUNG	0		640790000000037	8959
43	5	3	40	24	RICHTER	GERECHTIGKEIT	URTEIL	0		228770000000019	3799
43	6	4	1	11	AUFGABE	ERLEDIGUNG	PRÜFUNG	0		516679999999981	16967
43	6	4	2	18	BESESSENHEIT	TEUFEL	TEUFEL	1		9184	13424
43	6	4	3	34	SCHLEMMER	LECKERBISSEN	GENIESSER	0		3080	5960
43	6	4	4	2	SCHÜLER	DOZENT	DOZENT	1		1607	6079
43	6	4	5	12	THEORIE	AUSNAHME	BEWEIS	0		2184	3523
43	6	4	6	30	MUSIKER	AKKORDEON	INSTRUMENT	0		594779999999981	7996
43	6	4	7	33	BEGABUNG	VERERBUNG	VERERBUNG	1		497590000000037	6680
43	6	4	8	13	NAGEL	METALL	METALL	1		160790000000037	2679
43	6	4	9	37	ANGST	SCHLANGE		0		3696	9800
43	6	4	10	23	GEDICHT	LIEBE	LYRIK	0		5328	20001
43	6	4	11	32	DIENER	HALTUNG	HALTUNG	1		2918	6201
43	6	4	12	3	SALAT	GARTEN	DRESSING	0		5172	8132
43	6	4	13	7	HIMMEL	FIRMAMENT	FIRMAMENT	1		168779999999981	14248
43	6	4	14	25	BETTLER	UNGLÜCK		0		-1	-1
43	6	4	15	27	VERRAT	TREUE		0		-1	-1
43	6	4	16	16	ERFORSCHUNG	PATENT	ENTDECKUNG	0		8200	10040
43	6	4	17	17	KLIPPE	ABGRUND	STURZ	0		186059999999963	4088
43	6	4	18	22	ZIMMER	ECKE	WOHNUNG	0		571190000000037	6931
43	6	4	19	39	GESCHICHTE	ENTWICKLUNG	EREIGNISSE	0		119559000000004	14132
43	6	4	20	24	LABYRINTH	SUCHE	SUCHE	1		202379999999981	3627
43	6	4	21	4	ANGEBOT	MARKT	MARKT	1		168379999999981	2716
43	6	4	22	21	DIAMANT	GOLD	GOLD	1		167990000000037	2453
43	6	4	23	19	BETRAG	WECHSEL		0		-1	-1
43	6	4	24	14	ERGÄNZUNG	ZUSATZ		0		-1	-1
43	6	4	25	26	DICKICHT	WALD	WALD	1		2146	3090
43	6	4	26	6	STIRN	KINN	KINN	1		249409999999963	4689
43	6	4	27	9	LAUNE	HUMOR	LUST	0		198009999999963	3450
43	6	4	28	15	MOOR	SUMPF	SUMPF	1		145190000000037	3484
43	6	4	29	36	POLIZIST	WACHE		0		-1	-1
43	6	4	30	31	MERKMAL	DETAIL	EIGENART	0		162	3640
43	6	4	31	8	GLÜCK	ZUFALL	SCHMIED	0		841009999999963	12386
43	6	4	32	40	GENUSS	ZIGARRE		0		-1	-1
43	6	4	33	20	ANDEUTUNG	VERDACHT	ZUSAMMENHANG	0		787209999999963	11608
43	6	4	34	1	GRUPPE	VERSAMMLUNG	VERSAMMLUNG	1		283890000000037	12920
43	6	4	35	5	MÖNCH	NONNE	KLOSTER	0		258820000000019	5224
43	6	4	36	10	ZIEL	RICHTUNG	WEG	0		1560	4112
43	6	4	37	35	FAHNE	EROBERUNG	EROBERUNG	1		466270000000019	8544
43	6	4	38	38	SAUERSTOFF	LUFT	LUFT	1		155179999999981	2344
43	6	4	39	29	ANFÜHRER	CHEF	HELD	0		914240000000037	16663
43	6	4	40	28	GÖTTIN	GEBET	ANBETUNG	0		4216	8192
43	7	5	1	20	RIESE	SCHRITT	ZWERG	0		4499	6507
43	7	5	2	31	AUFTRAG	ARBEIT		0		-1	-1
43	7	5	3	18	BAHNHOF	KIOSK	GEBÄUDE	0		316709999999963	4889
43	7	5	4	36	STRASSE	TEER	VERKEHR	0		472279999999981	6169
43	7	5	5	6	GLAUBE	BIBEL	RELIGION	0		429090000000037	5971
43	7	5	6	27	SCHAUSPIEL	BÜHNE	DRAMA	0		112292999999998	13087
43	7	5	7	1	KRUG	BIER		0		-1	-1
43	7	5	8	30	HEER	INFANTERIE	KRIEG	0		427679999999981	11031
43	7	5	9	16	REISE	KONTINENT	ZIEL	0		107830999999996	12681
43	7	5	10	13	GESICHT	MASKE		0		-1	-1
43	7	5	11	40	FLOTTE	DECK		0		-1	-1
43	7	5	12	25	SPORT	SCHWEISS		0		-1	-1
43	7	5	13	28	STIFT	KAPPE	PAPIER	0		379290000000037	18469
43	7	5	14	2	GELENK	KEULE	KNOCHEN	0		728309999999963	8531
43	7	5	15	38	FAHRZEUG	KETTE	BUS	0		169110999999996	18167
43	7	5	16	39	VERLETZUNG	SCHORF	SCHNITT	0		433509999999963	5509
43	7	5	17	11	MÖBEL	LEHNE	LEHNE	1		5313	6549
43	7	5	18	22	NATUR	PFLANZE	WALD	0		579509999999963	6691
43	7	5	19	8	HEFT	NOTE	BENOTUNG	0		436009999999963	5840
43	7	5	20	15	TROPEN	AMAZONAS	MOSKITO	0		2508	9831
43	7	5	21	29	PINSEL	LEINWAND	STRICH	0		654270000000019	8439
43	7	5	22	10	INSTRUMENT	OBOE	ORCHESTER	0		396209999999963	5519
43	7	5	23	23	ZÜGEL	WENDE	FÜHRUNG	0		651109999999963	7935
43	7	5	24	3	BRÜCKE	SAN FRANCISCO	PFEILER	0		975909999999963	12359
43	7	5	25	14	ANGABE	ZEUGE	PRAHLEREI	0		398309999999963	6775
43	7	5	26	12	FLOCKEN	SCHNEE	SCHNEE	1		1639.5	2695
43	7	5	27	17	SCHIFF	DOCK		0		-1	-1
43	7	5	28	9	KAUFHAUS	SCHAUFENSTER		0		-1	-1
43	7	5	29	32	FABRIK	PRODUKTION	INDUSTRIE	0		119577000000002	13455
43	7	5	30	37	WEBER	KAMM	KAMM	1		616429999999981	8959
43	7	5	31	7	AUFSTAND	REBELLION	REVOLUTION	0		326320000000019	11143
43	7	5	32	5	ORCHESTER	KONZERT	INSTRUMENT	0		416829999999981	5943
43	7	5	33	34	EREIGNIS	FEST		0		-1	-1
43	7	5	34	21	BÜNDNIS	PAKT	HANDEL	0		2940	11535
43	7	5	35	35	GETREIDE	DINKEL	DINKEL	1		3023	5423
43	7	5	36	24	INFEKTION	SCHMERZEN	VIRUS	0		249879999999981	3599
43	7	5	37	19	SCHULE	HOLZ	LEHRER	0		536770000000019	9225
43	7	5	38	33	REPTIL	ECHSE	ECHSE	1		683720000000019	7541
43	7	5	39	4	MAUER	BRÜSTUNG		0		-1	-1
43	7	5	40	26	FAHRRAD	PEDAL	DYNAMO	0		12479	20001
43	8	6	1	35	KÜSTE	DÜNE	SANDSTRAND	0		488290000000037	10836
43	8	6	2	39	LABOR	PIPETTE	EXPERIMENT	0		431930000000075	7303
43	8	6	3	30	BUCH	SCHRIFTSTELLER	AUTOR	0		199930000000075	3497
43	8	6	4	38	FISCH	SCHUPPEN		0		-1	-1
43	8	6	5	2	WEIN	BLUME	TRAUBE	0		387909999999963	5119
43	8	6	6	25	AQUARELL	GALERIE	GALERIE	1		3387.5	13607
43	8	6	7	21	ARZT	PRAXIS	PRAXIS	1		189009999999963	3351
43	8	6	8	16	NACHT	SCHEINWERFER	TAG	0		255130000000075	3175
43	8	6	9	13	VERORDNUNG	BESCHEID	GERICHT	0		135970999999996	15055
43	8	6	10	3	GEBIRGE	EDELWEISS	EDELWEISS	1		321769999999925	5316
43	8	6	11	11	SCHACH	TURM	TURM	1		147409999999963	2638
43	8	6	12	1	UFER	DAMM	BÖSCHUNG	0		130113000000007	16190
43	8	6	13	4	WINTER	UNFALL	SOMMER	0		938130000000075	10805
43	8	6	14	32	SCHMIED	HUFEISEN	ESSE	0		685440000000037	15004
43	8	6	15	17	REVOLVER	KALIBER	PISTOLE	0		550709999999963	6810
43	8	6	16	29	GRILLEN	SOMMER	GLUT	0		108811999999993	11881
43	8	6	17	31	ORKAN	WIRBEL	WIRBEL	1		223119999999925	3823
43	8	6	18	14	HOCHZEIT	ALTAR	ALTAR	1		173709999999963	2464
43	8	6	19	36	INSEKT	LIBELLE	BIENE	0		137273000000007	14695
43	8	6	20	6	DYNAMO	LICHT	LICHT	1		2075.5	3951
43	8	6	21	18	KAMPF	SIEG	SIEG	1		779930000000075	8447
43	8	6	22	33	LADEN	REKLAME		0		-1	-1
43	8	6	23	40	RADIO	STIMME	STIMMEN	1		141319999999925	3071
43	8	6	24	27	MUSEUM	ÄGYPTEN	ÄGYPTEN	1		389519999999925	6344
43	8	6	25	20	RINGE	BAUM		0		-1	-1
43	8	6	26	10	TANNE	RINDE	RINDE	1		2074.5	3063
43	8	6	27	5	EISENBAHN	SCHIENE	SCHIENEN	1		196709999999963	9240
43	8	6	28	37	STRAUSS	TULPEN	FEDER	0		307019999999925	8438
43	8	6	29	7	TONNE	REGEN		0		-1	-1
43	8	6	30	26	KÜCHE	EIMER	HERD	0		567940000000037	6458
43	8	6	31	34	MUSKEL	SEHNE	SEHNE	1		162030000000075	4140
43	8	6	32	8	FLUGZEUG	TOMATENSAFT	TOMATENSAFT	1		668730000000075	9599
43	8	6	33	9	HERD	FEUER	BACKOFEN	0		403430000000075	6072
43	8	6	34	28	BIBLIOTHEK	SIGNATUR	SIGNATUR	1		333409999999963	5070
43	8	6	35	22	ENERGIE	ÖL	WENDE	0		117990999999996	12408
43	8	6	36	24	SPIELZEUG	PLASTIK	PLASTIK	1		197430000000075	3310
43	8	6	37	23	NÄHEN	KREUZSTICH		0		-1	-1
43	8	6	38	12	ZEUS	HADES	HADES	1		1902.5	2840
43	8	6	39	15	GEFÄNGNIS	VERGEHEN		0		-1	-1
43	8	6	40	19	THEATER	REIHE	REIHE	1		674030000000075	9140
								100
