## Supplementary material for "Vast amounts of encoded items nullify but do not reverse the effect of sleep on declarative memory": Dataset: PAL_43_1_3.xlsx

### Sheet: Sheet1
VP_Nr	Block	VersioN	counter	pair_code	cue	correct_answer	answer		accuracy	reactiontime1	reactiontime2
43	1	15	1	13	WANDEL	ZWISCHENZEIT	ZEIT	0		1807.7	2871
43	1	15	2	39	DESSERT	HONIG	HONIG	1		2118.4	3295
43	1	15	3	36	INFORMATIK	PROGRAMMIERUNG	PROGRAMMIEREN	0		1735.6	4049
43	1	15	4	23	OPPOSITION	VERWEIGERUNG	VERWEIGERUNG	1		2396.7	4476
43	1	15	5	31	ERMITTLUNG	SCHULD		0		-1	-1
43	1	15	6	14	REGIME	ZERSCHLAGUNG	STURZ	0		3365.9	4943
43	1	15	7	12	TECHNIKER	INGENIEUR		0		-1	-1
43	1	15	8	30	ERDBALL	WELTKARTE	WELTKARTE	1		2403.7	4579
43	1	15	9	29	INTERVENTION	STREIT	STREIT	1		1319.7	2759
43	1	15	10	20	REGENBOGEN	FARBE	FARBE	1		1143.5	2303
43	1	15	11	27	KUNST	ARTIST	ARTIST	1		5367.7	11285
43	1	15	12	25	DRECK	VERUNREINIGUNG	VERUNREINIGUNG	1		1769.5	4519
43	1	15	13	37	BEFRAGUNG	MEHRHEIT		0		-1	-1
43	1	15	14	19	ARBEITER	EINKOMMEN	STUNDENLOHN	0		378310000000001	6869
43	1	15	15	9	SUBKULTUR	UNTERGRUND	ERNIEDRIGUNG	0		143010000000001	3671
43	1	15	16	10	ZOO	BÄR	BÄR	1		149139999999999	3237
43	1	15	17	33	TAGEBUCH	BIOGRAPHIE	BIOGRAPHIE	1		2449.7	5561
43	1	15	18	3	VORSTAND	LEITER	GREMIUM	0		811960000000001	10023
43	1	15	19	4	BRILLE	KRAWATTE		0		-1	-1
43	1	15	20	7	DONNER	BLITZ	BLITZ	1		119960000000001	2295
43	1	15	21	15	TRITT	SOHLE		0		-1	-1
43	1	15	22	2	UNTERSCHRIFT	FORMULAR	SIGNATUR	0		178129999999999	3263
43	1	15	23	5	STÜTZE	BEGLEITER	AUSHILFE	0		337570000000001	5273
43	1	15	24	11	SCHÄTZUNG	SPEKULATION	PROGNOSE	0		219029999999999	3501
43	1	15	25	26	POLIZEI	EINSATZ	GESETZ	0		12095.6	13649
43	1	15	26	21	AUSEINANDERSETZUNG	ÜBERLEGUNG		0		-1	-1
43	1	15	27	17	KOOPERATION	MITHILFE		0		-1	-1
43	1	15	28	1	PYRAMIDE	ARCHITEKTUR	ARCHITEKTUR	1		130160000000001	3539
43	1	15	29	22	STROH	WALDBRAND	BALLEN	0		198570000000001	3449
43	1	15	30	32	FORMEL	BERECHNUNG	ALGEBRA	0		770370000000001	10889
43	1	15	31	8	GELIEBTE	GEHEIMNIS	GEHEIMNIS	1		142129999999999	5199
43	1	15	32	28	BILD	FOTO	RAHMEN	0		341220000000001	5621
43	1	15	33	40	BEARBEITUNG	HONORAR		0		-1	-1
43	1	15	34	24	AKTEUR	DRAMATIK		0		-1	-1
43	1	15	35	16	SONNE	GRAD	MOND	0		2903.5	3689
43	1	15	36	6	MANDANT	RECHT	RECHT	1		370970000000001	4917
43	1	15	37	35	GOTT	VEREHRUNG	GLAUBE	0		129570000000001	4031
43	1	15	38	38	GEGNER	WAFFENSTILLSTAND		0		-1	-1
43	1	15	39	18	ERNÄHRUNG	EIWEIß	PLAN	0		712370000000001	8475
43	1	15	40	34	PATRIOTISMUS	EXTREMISMUS	NATIONALISMUS	0		145570000000001	4004
43	2	16	1	14	KOCH	OFEN	MÜTZE	0		214480000000005	3040
43	2	16	2	2	GEFAHR	HAI		0		-1	-1
43	2	16	3	4	UNRECHT	BENACHTEILIGUNG	JUSTIZ	0		462310000000009	6055
43	2	16	4	36	BOMBE	TERRORIST	TERRORIST	1		123969999999995	3754
43	2	16	5	12	KAPITALISMUS	KOMMUNISMUS	KOMMUNISMUS	1		191239999999991	5509
43	2	16	6	9	SCHNITT	FILM	FILM	1		376680000000005	4678
43	2	16	7	20	ANLAGE	RENDITE		0		-1	-1
43	2	16	8	13	JOURNALIST	PRESSEFREIHEIT	NOTIZEN	0		451189999999991	7360
43	2	16	9	33	VERGÜTUNG	GELD	GEHALT	0		239880000000005	3638
43	2	16	10	18	ASSISTENT	PROFESSION	PROFESSOR	0		10767.7	14430
43	2	16	11	7	KOMMENTAR	PRESSE	MITTEILUNG	0		428880000000005	9344
43	2	16	12	16	BIRKE	LAUB	LAUB	1		102839999999991	4154
43	2	16	13	31	EXEKUTION	ERSCHIEßUNG	ERSCHIESSUNG	1		286080000000005	6116
43	2	16	14	1	BEHÖRDE	KÜNDIGUNG	DOKUMENT	0		274369999999995	4652
43	2	16	15	29	GERICHT	VERHANDLUNG	VERHANDLUNG	1		181869999999995	3794
43	2	16	16	15	VISUM	TOURISMUS	TOURISMUS	1		173580000000005	4644
43	2	16	17	6	BEVÖLKERUNG	MASSE	MASSE	1		160280000000005	2699
43	2	16	18	25	CHARAKTER	OFFENHEIT	FREUNDLICH	0		675289999999991	8926
43	2	16	19	10	FLÄCHE	ZENTRUM		0		-1	-1
43	2	16	20	34	STUDENT	KLAUSUR	PROFESSOR	0		268569999999995	4922
43	2	16	21	23	BOSS	FRAGE		0		-1	-1
43	2	16	22	37	MÖRDER	SÜNDE	GEWALT	0		940680000000005	11009
43	2	16	23	32	BAUER	FARM	HOF	0		225280000000005	2748
43	2	16	24	17	JUSTIZ	GLAUBWÜRDIGKEIT	GERECHT	0		17983.8	20001
43	2	16	25	11	PHASE	STADIUM	STADIUM	1		457380000000005	6349
43	2	16	26	28	BOOT	MATROSE		0		-1	-1
43	2	16	27	8	BEFUGNIS	ERMÄCHTIGUNG	ERMÄCHTIGUNG	1		235919999999995	4626
43	2	16	28	26	PUBLIKUM	ZUSCHAUER	ZUSCHAUER	1		269189999999991	4069
43	2	16	29	27	ROUTE	HEIMWEG	NAVIGATION	0		130280000000005	2990
43	2	16	30	40	VIRUS	ERREGER	ERREGER	1		107169999999995	2191
43	2	16	31	35	FREUDE	LUST		0		-1	-1
43	2	16	32	21	RANG	HIERARCHIE	STATUS	0		536519999999995	7103
43	2	16	33	3	SEE	WASSER	SCHLAMM	0		573569999999995	13896
43	2	16	34	5	NATION	EINIGKEIT		0		826989999999991	20001
43	2	16	35	30	AUSKUNFT	PROPAGANDA		0		-1	-1
43	2	16	36	19	AFFÄRE	PARTNERSCHAFT	EHEFRAU	0		439069999999995	5900
43	2	16	37	38	PRIESTER	KATHEDRALE	KATHEDRALE	1		150369999999995	3518
43	2	16	38	39	FLIRT	ROMANTIK	ROMANTIK	1		175289999999991	2959
43	2	16	39	22	DIREKTION	BESCHLUSS	PRÄSIDENT	0		458210000000009	6944
43	2	16	40	24	MODE	HOSE	HOSE	1		133589999999991	2759
43	3	1	1	31	NÄSSE	GEWITTER	KALT	0		4485	6813
43	3	1	2	30	BEGRIFF	BEDEUTUNG		0		-1	-1
43	3	1	3	25	SPASS	FEIER		0		-1	-1
43	3	1	4	1	PELZ	FUCHS	FUCHS	1		189579999999981	2834
43	3	1	5	36	RÜCKSCHRITT	VERGANGENHEIT	VERGANGENHEIT	1		364489999999991	9397
43	3	1	6	10	ABSPRACHE	VERTRAG	EINIGUNG	0		613189999999991	8087
43	3	1	7	23	SÄNGER	KÜNSTLER	KÜNSTLER	1		311979999999981	4484
43	3	1	8	35	FIGUR	BRETT	PUPPE	0		601889999999991	7307
43	3	1	9	21	DEMOKRATIE	SYSTEM	STAATSFORM	0		8759	12599
43	3	1	10	4	STURM	WINDHAUCH	REGEN	0		894720000000019	9840
43	3	1	11	24	BEDÜRFNIS	WERBUNG	VERLANGEN	0		289589999999991	4760
43	3	1	12	33	RÜSTUNG	ANGRIFF	KAMPF	0		147179999999981	2888
43	3	1	13	20	INFORMATION	INHALT	MEINUNG	0		811089999999991	9616
43	3	1	14	37	ANEKDOTE	WITZ	WITZ	1		123879999999981	2575
43	3	1	15	7	ZEITUNG	DRUCK	DRUCK	1		1856	2776
43	3	1	16	18	TRINKSPRUCH	SPRICHWORT	SPRICHWORT	1		242279999999981	4335
43	3	1	17	6	CHAOS	STRUKTUR		0		-1	-1
43	3	1	18	32	EINGEBUNG	IDEE	ERLEUCHTUNG	0		2767	4463
43	3	1	19	40	PUPPE	KIND	SPIELZEUG	0		197410000000009	3377
43	3	1	20	29	MANGEL	VERZICHT	NOT	0		1383	1950
43	3	1	21	13	KUGEL	QUADRAT	QUADRAT	1		258489999999991	5225
43	3	1	22	2	MASCHINE	APPARAT		0		-1	-1
43	3	1	23	28	URHEBER	KAUSALITÄT	ERFINDER	0		183179999999981	3085
43	3	1	24	39	SCHAMGEFÜHL	KÖRPER		0		-1	-1
43	3	1	25	22	LÖSUNG	PROBLEM	PROBLEM	1		1635	2860
43	3	1	26	12	NUTZEN	KOSTEN	KOSTEN	1		1343	2280
43	3	1	27	27	GRUNDRECHT	VERFASSUNG	VERFASSUNG	1		1510	3359
43	3	1	28	26	SKLAVE	KÖNIG	MEISTER	0		1071	2007
43	3	1	29	15	BECHER	KAFFEE	KRUG	0		1424	2216
43	3	1	30	38	FÄHIGKEIT	VERANLAGUNG		0		-1	-1
43	3	1	31	3	STILLE	EINSAMKEIT	HÖREN	0		9074.5	10419
43	3	1	32	34	EMPFEHLUNG	RAT	RAT	1		4042	4778
43	3	1	33	8	BARGELD	WERT	ENTWERTUNG	0		2984	5704
43	3	1	34	14	STERN	WEIHNACHTEN	FIRMAMENT	0		2048	3787
43	3	1	35	5	BERUF	ANERKENNUNG		0		-1	-1
43	3	1	36	9	FORM	KREIS	KREIS	1		1964	4220
43	3	1	37	16	VOGEL	KATZE	NEST	0		307179999999981	3896
43	3	1	38	17	STAUB	SAUBERKEIT	KORN	0		446379999999981	5168
43	3	1	39	19	ERDE	STEIN		0		-1	-1
43	3	1	40	11	GEHIRN	BEWUSSTSEIN		0		-1	-1
43	4	2	1	30	SPRACHE	AKUSTIK		0		-1	-1
43	4	2	2	29	TAL	WIESE	WIESE	1		160810000000009	2432
43	4	2	3	17	VERSCHLEIERUNG	KOPFTUCH	TARNUNG	0		937510000000009	11226
43	4	2	4	38	NEFFE	GROSSMUTTER	GROSSMUTTER	1		171610000000009	8049
43	4	2	5	6	ZUWACHS	FORTSCHRITT		0		-1	-1
43	4	2	6	34	PRÜFUNG	MISSERFOLG	NICHTBESTEHEN	0		403010000000009	6662
43	4	2	7	26	FRAGE	EINWAND	ANTWORT	0		1254.5	6295
43	4	2	8	1	BLICK	PERSPEKTIVE		0		-1	-1
43	4	2	9	32	TRAUM	WIRKLICHKEIT	WIRKLIC	1		903120000000019	20002
43	4	2	10	27	SCHICKSAL	IRONIE		0		84	7529
43	4	2	11	10	ILLUSION	WAHRNEHMUNG	ZAUBERKÜNSTLER	0		307960000000009	6339
43	4	2	12	2	MALER	PIANIST	FARBE	0		1910	2849
43	4	2	13	12	KOMÖDIE	DRAMA	TRAGÖDIE	0		709210000000009	9059
43	4	2	14	16	KRITERIUM	AUSWAHL		0		-1	-1
43	4	2	15	13	TIER	FROSCH	DACHS	0		929570000000019	10464
43	4	2	16	20	BEGRÜSSUNG	FREUNDLICHKEIT	WINKEN	0		187120000000019	2703
43	4	2	17	18	SCHMETTERLING	BLÜTE	BLUME	0		360710000000009	4879
43	4	2	18	33	ERLÖSUNG	HIMMELREICH	RELIGION	0		335120000000019	5303
43	4	2	19	19	GEISEL	GEFANGENER	GEFANGENER	1		9608	14016
43	4	2	20	28	UHR	KIRCHE	ZEIT	0		473210000000009	5503
43	4	2	21	39	FASS	KELLER	TONNE	0		549620000000019	6515
43	4	2	22	37	DÄMMERUNG	MORGENGRAUEN	MORGENGRAUEN	1		310020000000019	6399
43	4	2	23	7	GRAS	VIEH	VIEH	1		183610000000009	2820
43	4	2	24	8	BERG	HÜTTE	HÜTTE	1		504020000000019	5792
43	4	2	25	35	ANFORDERUNG	SCHWIERIGKEIT		0		-1	-1
43	4	2	26	15	SEEGANG	DAMPFER	WELLEN	0		266420000000019	4928
43	4	2	27	22	MACHT	HERRSCHER	PROFIT	0		100457000000002	12510
43	4	2	28	4	KRITIK	ZWEIFEL		0		-1	-1
43	4	2	29	21	ANSTAND	SITTE	SITTE	1		170210000000009	2463
43	4	2	30	40	POSTKUTSCHE	PFERD	PFERD	1		144720000000019	2655
43	4	2	31	9	GESPENST	ERSCHEINUNG	ERSCHEINUNG	1		1095	4758
43	4	2	32	36	AUSWERTUNG	ERGEBNIS	ERGEBNIS	1		216689999999991	3856
43	4	2	33	23	BUNGALOW	SIEDLUNG	DORF	0		522870000000019	6172
43	4	2	34	5	FREUND	VERTRAUEN	GEFÄHRTE	0		1890	3339
43	4	2	35	3	VERLUST	ABNAHME	TRAUER	0		2152	4231
43	4	2	36	31	HÄRTE	KRAFT		0		-1	-1
43	4	2	37	11	EHE	VERLOBUNG	SCHEIDUNG	0		3223	5340
43	4	2	38	24	GNADE	BARMHERZIGKEIT	BARMHERZIGKEIT	1		1250	3634
43	4	2	39	25	DISZIPLIN	GEHORSAM	ORDNUNG	0		928710000000009	17887
43	4	2	40	14	HAUT	BLUT		0		-1	-1
43	5	3	1	33	AUTO	PRESTIGE		0		-1	-1
43	5	3	2	1	GIFT	MORD	MORD	1		137220000000019	2190
43	5	3	3	4	STUHL	SESSEL	SESSEL	1		223009999999963	3680
43	5	3	4	26	BEWEIS	TATSACHE	TATSACHE	1		210229999999981	3930
43	5	3	5	29	PUDDING	SÜSSIGKEITEN	KUCHEN	0		423340000000037	6284
43	5	3	6	17	GEIST	FLASCHE	ERSCHEINUNG	0		959299999999814	2755
43	5	3	7	38	DEFINITION	KONZEPT	BEDEUTUNG	0		357920000000019	5479
43	5	3	8	2	VULKAN	EXPLOSION	EXPLOSION	1		102809999999963	2964
43	5	3	9	8	MEINEID	EHRENHAFTIGKEIT	GERECHTIGKEIT	0		485529999999981	6935
43	5	3	10	28	SEGEN	SCHÖPFER	GLAUBE	0		372720000000019	4839
43	5	3	11	20	LARVE	RAUPE	PUPPE	0		135129999999981	2439
43	5	3	12	16	GEBÄUDE	HOTEL	RAUM	0		387109999999963	4703
43	5	3	13	25	ZWIELICHT	UNTERWELT	SCHATTEN	0		647109999999963	7679
43	5	3	14	19	GESUNDHEIT	IMPFUNG		0		-1	-1
43	5	3	15	9	ANSICHT	MEINUNG	MEINUNG	1		591929999999981	7135
43	5	3	16	30	TAT	ABSICHT	HERGANG	0		870309999999963	10097
43	5	3	17	22	ZEIT	URSPRUNG		0		-1	-1
43	5	3	18	32	CHANCE	BEGEGNUNG	MÖGLICHKEIT	0		172729999999981	4407
43	5	3	19	37	WOLLE	KLEIDUNG	SCHAF	0		375120000000019	6391
43	5	3	20	15	PAPIER	BRIEF	URKUNDE	0		453529999999981	7119
43	5	3	21	27	ALKOHOL	OPIUM	LÖSUNG	0		199929999999981	4127
43	5	3	22	11	APFEL	PFIRSICH	PFIRSICH	1		309529999999981	6679
43	5	3	23	14	FORDERUNG	GEHALT		0		-1	-1
43	5	3	24	12	DAMPF	LOKOMOTIVE	ZUG	0		436729999999981	5659
43	5	3	25	5	INDUSTRIE	BRANCHE	ARBEITSPLÄTZE	0		482959999999963	8389
43	5	3	26	21	STOLZ	RUHM	REICHTUM	0		711729999999981	8845
43	5	3	27	36	JUNGE	MÄDCHEN	MÄDCHEN	1		157509999999963	2723
43	5	3	28	7	NORM	MORAL	DURCHSCHNITT	0		230729999999981	3915
43	5	3	29	35	PROFIL	PHOTOGRAPHIE	FOTO	0		207929999999981	2743
43	5	3	30	40	PLAN	GROSSSTADT	ROUTE	0		379940000000037	4663
43	5	3	31	39	GESCHREI	PANIK		0		-1	-1
43	5	3	32	3	TÄUSCHUNG	ECHTHEIT	ILLUSION	0		559129999999981	7783
43	5	3	33	10	LEIDENSCHAFT	KUSS	LIEBE	0		546329999999981	6487
43	5	3	34	34	ERDGESCHOSS	DACHBODEN		0		-1	-1
43	5	3	35	18	GEDÄCHTNIS	ELEFANT	EXPERIMENT	0		664079999999981	9003
43	5	3	36	23	ARMUT	ELEND	NOT	0		187929999999981	2895
43	5	3	37	24	RICHTER	GERECHTIGKEIT	URTEIL	0		2661	3979
43	5	3	38	31	VERGLEICH	GLEICHNIS	EINIGUNG	0		185129999999981	2883
43	5	3	39	13	HELDENMUT	TAPFERKEIT	TAPFERKEIT	1		184729999999981	3479
43	5	3	40	6	BESITZ	ANTEIL		0		-1	-1
43	6	4	1	20	ANDEUTUNG	VERDACHT		0		-1	-1
43	6	4	2	19	BETRAG	WECHSEL	SUMME	0		525540000000037	6223
43	6	4	3	8	GLÜCK	ZUFALL		0		-1	-1
43	6	4	4	15	MOOR	SUMPF	SUMPF	1		111140000000037	2271
43	6	4	5	33	BEGABUNG	VERERBUNG	TALENT	0		164740000000037	2655
43	6	4	6	16	ERFORSCHUNG	PATENT		0		-1	-1
43	6	4	7	6	STIRN	KINN	KINN	1		150329999999981	2329
43	6	4	8	32	DIENER	HALTUNG	HALTUNG	1		189309999999963	3149
43	6	4	9	18	BESESSENHEIT	TEUFEL	TEUFEL	1		257440000000037	4479
43	6	4	10	10	ZIEL	RICHTUNG	WEG	0		194329999999981	2499
43	6	4	11	22	ZIMMER	ECKE	RAUM	0		453040000000037	5507
43	6	4	12	2	SCHÜLER	DOZENT	LEHRER	0		508729999999981	6111
43	6	4	13	29	ANFÜHRER	CHEF		0		-1	-1
43	6	4	14	1	GRUPPE	VERSAMMLUNG	GEMEINSCHAFT	0		348729999999981	5167
43	6	4	15	3	SALAT	GARTEN	DRESSING	0		384740000000037	5527
43	6	4	16	12	THEORIE	AUSNAHME	BESTÄTIGUNG	0		3351.5	6095
43	6	4	17	21	DIAMANT	GOLD	GOLD	1		1455.5	2135
43	6	4	18	30	MUSIKER	AKKORDEON	KÜNSTLER	0		295929999999981	4471
43	6	4	19	14	ERGÄNZUNG	ZUSATZ	ZUSATZ	1		1935.5	4191
43	6	4	20	5	MÖNCH	NONNE	KLOSTER	0		2559.5	3967
43	6	4	21	34	SCHLEMMER	LECKERBISSEN		0		-1	-1
43	6	4	22	13	NAGEL	METALL	METALL	1		124540000000037	2379
43	6	4	23	4	ANGEBOT	MARKT	MARKT	1		164020000000019	2617
43	6	4	24	23	GEDICHT	LIEBE	REIM	0		538340000000037	5951
43	6	4	25	27	VERRAT	TREUE	LOYALITÄT	0		4599.5	12209
43	6	4	26	25	BETTLER	UNGLÜCK		0		-1	-1
43	6	4	27	36	POLIZIST	WACHE	STREIFE	0		3699	8736
43	6	4	28	38	SAUERSTOFF	LUFT	LUFT	1		122140000000037	1853
43	6	4	29	17	KLIPPE	ABGRUND	STURZ	0		1487.5	2783
43	6	4	30	31	MERKMAL	DETAIL	EIGENSCHAFT	0		168740000000037	3103
43	6	4	31	24	LABYRINTH	SUCHE	SUCHE	1		131929999999981	2167
43	6	4	32	39	GESCHICHTE	ENTWICKLUNG	ENDE	0		6391.5	7029
43	6	4	33	7	HIMMEL	FIRMAMENT	ERDE	0		1417.5	2289
43	6	4	34	9	LAUNE	HUMOR	LUST	0		313540000000037	3949
43	6	4	35	40	GENUSS	ZIGARRE		0		-1	-1
43	6	4	36	35	FAHNE	EROBERUNG	EROBERUNG	1		1502.5	3047
43	6	4	37	26	DICKICHT	WALD	WALD	1		128729999999981	1921
43	6	4	38	11	AUFGABE	ERLEDIGUNG		0		-1	-1
43	6	4	39	37	ANGST	SCHLANGE	ÜBERWINDUNG	0		4355.5	8939
43	6	4	40	28	GÖTTIN	GEBET	ANBETUNG	0		2759.5	4215
43	7	5	1	9	KAUFHAUS	SCHAUFENSTER		0		-1	-1
43	7	5	2	2	GELENK	KEULE		0		-1	-1
43	7	5	3	35	GETREIDE	DINKEL	DINKEL	1		157979999999981	3951
43	7	5	4	31	AUFTRAG	ARBEIT		0		-1	-1
43	7	5	5	28	STIFT	KAPPE	PAPIER	0		4591.5	5751
43	7	5	6	19	SCHULE	HOLZ	LERNEN	0		1426	4162
43	7	5	7	34	EREIGNIS	FEST	BEGEBENHEIT	0		176179999999981	5049
43	7	5	8	32	FABRIK	PRODUKTION	ARBEITER	0		275990000000037	6149
43	7	5	9	26	FAHRRAD	PEDAL	REIFEN	0		334059999999963	4259
43	7	5	10	7	AUFSTAND	REBELLION	REVOLUTION	0		169229999999981	3504
43	7	5	11	5	ORCHESTER	KONZERT	INSTRUMENT	0		170559999999963	3166
43	7	5	12	40	FLOTTE	DECK	KRIEG	0		291140000000037	4167
43	7	5	13	1	KRUG	BIER	BECHER	0		1975.5	2863
43	7	5	14	25	SPORT	SCHWEISS	TENNIS	0		176759999999963	2719
43	7	5	15	3	BRÜCKE	SAN FRANCISCO	GELÄNDER	0		651959999999963	8159
43	7	5	16	4	MAUER	BRÜSTUNG		0		-1	-1
43	7	5	17	23	ZÜGEL	WENDE	SATTEL	0		3085.5	4463
43	7	5	18	14	ANGABE	ZEUGE	PRAHLEREI	0		3733.5	5511
43	7	5	19	37	WEBER	KAMM	SCHIFFCHEN	0		1621	9655
43	7	5	20	38	FAHRZEUG	KETTE	BUS	0		719159999999963	8250
43	7	5	21	11	MÖBEL	LEHNE	LEHNE	1		174059999999963	2860
43	7	5	22	10	INSTRUMENT	OBOE	MUSIKER	0		336759999999963	4391
43	7	5	23	13	GESICHT	MASKE		0		-1	-1
43	7	5	24	30	HEER	INFANTERIE	SCHLACHT	0		198359999999963	3378
43	7	5	25	21	BÜNDNIS	PAKT	EINIGUNG	0		303659999999963	4159
43	7	5	26	22	NATUR	PFLANZE		0		-1	-1
43	7	5	27	33	REPTIL	ECHSE	ECHSE	1		166040000000037	2559
43	7	5	28	24	INFEKTION	SCHMERZEN	VIRUS	0		266859999999963	3668
43	7	5	29	27	SCHAUSPIEL	BÜHNE	KUNST	0		6534	8823
43	7	5	30	8	HEFT	NOTE	MAPPE	0		396759999999963	5006
43	7	5	31	15	TROPEN	AMAZONAS	MOSKITO	0		343140000000037	4640
43	7	5	32	18	BAHNHOF	KIOSK	SCHALTER	0		281559999999963	4911
43	7	5	33	16	REISE	KONTINENT	ZIEL	0		348759999999963	4136
43	7	5	34	39	VERLETZUNG	SCHORF	KLINK	0		247059999999963	3310
43	7	5	35	29	PINSEL	LEINWAND		0		-1	-1
43	7	5	36	12	FLOCKEN	SCHNEE	SCHNEE	1		103959999999963	1943
43	7	5	37	20	RIESE	SCHRITT	ZWERG	0		377370000000019	4818
43	7	5	38	6	GLAUBE	BIBEL	BIBEL	1		184459999999963	4188
43	7	5	39	36	STRASSE	TEER		0		-1	-1
43	7	5	40	17	SCHIFF	DOCK		0		-1	-1
43	8	6	1	9	HERD	FEUER	FEUER	1		236680000000075	3127
43	8	6	2	6	DYNAMO	LICHT	LICHT	1		122280000000075	2006
43	8	6	3	15	GEFÄNGNIS	VERGEHEN	BESCHRÄNKUNG	0		466380000000075	6991
43	8	6	4	28	BIBLIOTHEK	SIGNATUR	VERLEIH	0		139580000000075	3039
43	8	6	5	2	WEIN	BLUME	TRAUBE	0		177580000000075	2759
43	8	6	6	12	ZEUS	HADES	HADES	1		123959999999963	2103
43	8	6	7	26	KÜCHE	EIMER		0		-1	-1
43	8	6	8	4	WINTER	UNFALL	SOMMER	0		186380000000075	4336
43	8	6	9	8	FLUGZEUG	TOMATENSAFT	TOMATENSAFT	1		337480000000075	5670
43	8	6	10	27	MUSEUM	ÄGYPTEN	ÄGYPTEN	1		418169999999925	6391
43	8	6	11	33	LADEN	REKLAME	THEKE	0		254380000000075	3295
43	8	6	12	16	NACHT	SCHEINWERFER		0		-1	-1
43	8	6	13	18	KAMPF	SIEG	SIEG	1		176780000000075	2863
43	8	6	14	40	RADIO	STIMME	STIMMEN	1		133580000000075	2674
43	8	6	15	19	THEATER	REIHE	SCHAUSPIEL	0		294869999999925	5840
43	8	6	16	13	VERORDNUNG	BESCHEID	DOKUMENT	0		606880000000075	8012
43	8	6	17	10	TANNE	RINDE	RINDE	1		185580000000075	2519
43	8	6	18	24	SPIELZEUG	PLASTIK	PLASTIK	1		139980000000075	2787
43	8	6	19	20	RINGE	BAUM	BAUM	1		242780000000075	7869
43	8	6	20	39	LABOR	PIPETTE	RATTE	0		160680000000075	2760
43	8	6	21	31	ORKAN	WIRBEL	WIRBEL	1		187880000000075	2930
43	8	6	22	21	ARZT	PRAXIS	VERLETZUNG	0		586069999999925	8588
43	8	6	23	30	BUCH	SCHRIFTSTELLER	SEITE	0		427169999999925	5063
43	8	6	24	23	NÄHEN	KREUZSTICH		0		-1	-1
43	8	6	25	35	KÜSTE	DÜNE	WELLEN	0		357140000000037	4950
43	8	6	26	29	GRILLEN	SOMMER	FLEISCH	0		159280000000075	2820
43	8	6	27	17	REVOLVER	KALIBER	PISTOLE	0		234369999999925	3569
43	8	6	28	7	TONNE	REGEN		0		-1	-1
43	8	6	29	25	AQUARELL	GALERIE	GALERIE	1		157119999999925	2991
43	8	6	30	3	GEBIRGE	EDELWEISS	EDELWEISS	1		300909999999963	4749
43	8	6	31	34	MUSKEL	SEHNE	SEHEN	1		107480000000075	1900
43	8	6	32	32	SCHMIED	HUFEISEN	EISEN	0		640280000000075	7518
43	8	6	33	22	ENERGIE	ÖL		0		-1	-1
43	8	6	34	36	INSEKT	LIBELLE	KÄFER	0		339409999999963	5895
43	8	6	35	11	SCHACH	TURM	TURM	0		1289.5	2047
43	8	6	36	38	FISCH	SCHUPPEN		0		-1	-1
43	8	6	37	5	EISENBAHN	SCHIENE	SCHIENE	1		136859999999963	2727
43	8	6	38	14	HOCHZEIT	ALTAR	ALTAR	1		142340000000037	2391
43	8	6	39	37	STRAUSS	TULPEN		0		-1	-1
43	8	6	40	1	UFER	DAMM	PROMENADE	0		329159999999963	5600
