## Supplementary material for "Vast amounts of encoded items nullify but do not reverse the effect of sleep on declarative memory": Dataset: PAL_43_2_2.xlsx

### Sheet: Sheet1
VP_Nr	Block	VersioN	counter	pair_code	cue	correct_answer	answer		accuracy	reactiontime1	reactiontime2
43	1	7	1	24	DOKTOR	KLINIK		0		13496.2	14904
43	1	7	2	6	HEKTAR	ZAUN	ZAUN	1		1687.1	2711
43	1	7	3	15	SCHLAMM	HÜRDE	DRECK	0		4543.2	5795
43	1	7	4	27	LAWINE	FELSBLOCK	FELS	0		1971.2	2987
43	1	7	5	4	WEISE	ART	ART	1		3421.8	4247
43	1	7	6	9	STEUER	UNTERSCHLAGUNG		0		10551.2	20003
43	1	7	7	23	SCHÄDEL	LEICHE	LEICHE	1		1851.2	2809
43	1	7	8	34	EMANZIPATION	GLEICHSTELLUNG	GLEICHSTELLUNG	1		312339999999999	6344
43	1	7	9	37	MIKROSKOP	BAKTERIEN	BAKTERIEN	1		158310000000001	3883
43	1	7	10	36	VERMITTLUNG	INTERVIEW		0		-1	-1
43	1	7	11	26	ANTWORT	BEKENNTNIS	LÖSUNG	0		2823	4341
43	1	7	12	18	STANGE	STOSS		0		-1	-1
43	1	7	13	13	ERFOLG	LEBENSLAUF	RUHM	0		4374.5	6143
43	1	7	14	28	ENTFÜHRUNG	AUSBEUTE	AUSBEUTE	1		383910000000001	6327
43	1	7	15	29	ALGEBRA	FUNKTION	FUNKTION	1		301179999999999	5567
43	1	7	16	2	KAMMER	GEKLAPPER	BESEN	0		771110000000001	12103
43	1	7	17	8	FIEBER	ERSCHÖPFUNG	ERSCHÖPFUNG	1		284720000000001	5239
43	1	7	18	17	VERSCHIEDENHEIT	GEGENTEIL	GLEICHHEIT	0		595120000000001	7959
43	1	7	19	3	AUSBILDUNG	ZUKUNFT	ZUKUNFT	1		162320000000001	2887
43	1	7	20	7	BOTSCHAFTER	NATIONALITÄT	NATIONALITÄT	1		182870000000001	4431
43	1	7	21	32	ZERSTÖRUNG	AUSROTTUNG	CHAOS	0		778220000000001	8470
43	1	7	22	22	SCHLEIM	HAFER	VERUNREINIGUNG	0		4239	9991
43	1	7	23	35	HAUSSCHUHE	PFEIFE		0		-1	-1
43	1	7	24	33	CHARME	HERZ	GÜTE	0		6625	13775
43	1	7	25	39	ÄRGER	FEINDSELIGKEIT	STREIT	0		352289999999999	4663
43	1	7	26	5	ZITRONE	ERDBEERE	ERDBEERE	1		430829999999999	6551
43	1	7	27	14	PROFESSOR	HOCHSCHULE	UNIVERSITÄT	0		938310000000001	11731
43	1	7	28	10	EIFERSUCHT	GRUND	GRUND	1		693039999999999	8457
43	1	7	29	19	UMWELT	GEFÄHRDUNG	NATUR	0		640710000000001	7481
43	1	7	30	21	KRANKENWAGEN	NOTFALL	NOTFALL	1		183129999999999	4109
43	1	7	31	40	ARGUMENT	ENTSCHEIDUNG	RECHT	0		11558.9	13279
43	1	7	32	12	WHISKY	DUDELSACK	DUDELSACK	1		199120000000001	3479
43	1	7	33	20	TINTE	BLEISTIFT	BLEISTIFT	1		172709999999998	3159
43	1	7	34	38	ZAUBERER	ENTHÜLLUNG	ENTHÜLLUNG	1		213509999999998	4911
43	1	7	35	31	TODESKAMPF	LEBEN	ÜBERLEBEN	0		8379.5	10471
43	1	7	36	11	ÜBERBLICK	STANDPUNKT		0		-1	-1
43	1	7	37	1	HERZLICHKEIT	GEHÄSSIGKEIT		0		-1	-1
43	1	7	38	16	FUSSKNÖCHEL	ARM	HAND	0		7519	9143
43	1	7	39	25	METHODE	VERSUCH	VORGEHENSWEISE	0		585509999999998	10432
43	1	7	40	30	DARBIETUNG	BEOBACHTUNG		0		-1	-1
43	2	8	1	24	SOZIALIST	PAROLE	NAZI	0		109073999999999	11919
43	2	8	2	28	SCHATTEN	EXISTENZ	EXISTENZ	1		285119999999995	6403
43	2	8	3	1	WOHNUNG	HEIM	HAUS	0		383619999999995	4359
43	2	8	4	39	RÄUBER	DIEBSTAHL	DIEBSTAHL	1		4610	6295
43	2	8	5	30	STRAND	VERGNÜGEN	MEER	0		379239999999991	4419
43	2	8	6	22	BEGINN	FOLGE	ANFANG	0		324319999999995	4235
43	2	8	7	5	JUNGFRAU	SCHLEIER	SCHLEIER	1		113519999999995	2173
43	2	8	8	15	PLAKAT	HAMMER	HAMMER	1		5341.5	6319
43	2	8	9	13	BÜSTENHALTER	BUSEN	BUSEN	1		173719999999995	2521
43	2	8	10	26	ADMIRAL	WAFFENRUHE	KRIEG	0		12038.8	13023
43	2	8	11	4	TRANSPORT	LAGER		0		-1	-1
43	2	8	12	23	ÄRA	ZEITALTER	ZEITALTER	1		2410.5	4015
43	2	8	13	16	PERSON	SCHADEN		0		-1	-1
43	2	8	14	27	ERFAHRUNG	UNWISSENHEIT	LEHRE	0		921039999999991	10139
43	2	8	15	21	ERMÜDUNG	KREISLAUF		0		-1	-1
43	2	8	16	3	GABEL	SOSSE	LÖFFEL	0		404739999999991	13647
43	2	8	17	25	STIMMUNG	ATMOSPHÄRE	ATMOSPHÄRE	1		703139999999991	9767
43	2	8	18	9	BEMÜHUNGEN	ANSTRENGUNG		0		-1	-1
43	2	8	19	14	LÜGE	WAHRHEIT	WAHRHEIT	1		413539999999991	6708
43	2	8	20	8	FAMILIE	MUTTER	GEMEINSCHAFT	0		701039999999991	8779
43	2	8	21	29	SÄUGLING	WIEGE	BINDUNG	0		207039999999991	3990
43	2	8	22	18	BLASE	BAUCH	MAGEN	0		238339999999991	3407
43	2	8	23	12	ABFALL	SCHMUTZ	VERUNREINIGUNG	0		162060000000009	4815
43	2	8	24	37	FISCHER	MEER	NETZ	0		235939999999991	3743
43	2	8	25	17	THEMA	INTERESSE		0		-1	-1
43	2	8	26	20	FLEISCH	RAUBTIER		0		-1	-1
43	2	8	27	2	GELEGENHEIT	LIEBSCHAFT		0		-1	-1
43	2	8	28	35	LEICHTIGKEIT	SCHWERKRAFT	SCHWERE	0		485439999999991	6049
43	2	8	29	33	GETRÄNK	SCHAUM	KAFFEE	0		3579.5	5189
43	2	8	30	10	IRRTUM	MISSVERSTÄNDNIS	FEHLER	0		247480000000005	3510
43	2	8	31	19	LERCHE	FRÖHLICHKEIT	FRÖHLICH	0		331119999999995	5391
43	2	8	32	31	VERWALTUNG	GENEHMIGUNG	GENEHMIGUNG	1		10679.2	13416
43	2	8	33	11	REIZ	REAKTION	ANZIEHUNG	0		10057.7	11965
43	2	8	34	6	DICHTER	ZITAT	ZITAT	1		228819999999995	3896
43	2	8	35	7	FENSTER	BEWOHNER	TÜR	0		528219999999995	5991
43	2	8	36	38	PFEFFER	BUTTER		0		740719999999995	10690
43	2	8	37	32	MÜNDIGKEIT	ABHÄNGIGKEIT	ABHÄNIGKEIT	1		174019999999995	7549
43	2	8	38	40	GESTALTUNG	LANDSCHAFT	KREATIVITÄT	0		372619999999995	6694
43	2	8	39	36	LEERE	DUMPFHEIT		0		-1	-1
43	2	8	40	34	ENTSPANNUNG	BEDROHUNG		0		-1	-1
43	3	9	1	15	BÜCHEREI	VERLEIH	VERLEIH	1		3066.5	4922
43	3	9	2	21	ORIENTIERUNG	AUSGANG	NAVIGATION	0		6021.5	7728
43	3	9	3	26	DUFT	GERUCH	GERUCH	1		249020000000019	3449
43	3	9	4	34	REGEL	KOMBINATION	AUSNAHME	0		442170000000019	8330
43	3	9	5	3	GITTER	BESCHRÄNKUNG	BESCHRÄNKUNG	1		373839999999991	8570
43	3	9	6	40	GESCHENK	UNDANK	UNDANK	1		874060000000009	10311
43	3	9	7	36	VERZIERUNG	PALAST	PALAST	1		368929999999981	5207
43	3	9	8	27	STRICK	SCHLINGE	SCHLINGE	1		211939999999991	4208
43	3	9	9	25	FINDIGKEIT	EINFALL	EINFALLSREICHTUM	0		875210000000009	13830
43	3	9	10	39	ABRECHNUNG	BANKIER		0		-1	-1
43	3	9	11	1	INSTANZ	GESETZGEBUNG	GESETZGEBEND	0		9211.5	11924
43	3	9	12	2	GEDULD	KONTROLLE	DULDSAMKEIT	0		4055.5	6864
43	3	9	13	17	SONATE	KLAVIER	PIANO	0		6102.5	7462
43	3	9	14	29	RHEUMATISMUS	IMMUNITÄT		0		-1	-1
43	3	9	15	9	KOCHTOPF	BÜGELEISEN	PFANNE	0		496739999999991	5880
43	3	9	16	10	VORTRAG	REDNER	REDNER	1		214239999999991	3019
43	3	9	17	14	VERANSTALTUNG	ÖFFENTLICHKEIT	FEST	0		558639999999991	7098
43	3	9	18	11	GESCHOSS	PFEIL	PFEIL	1		304739999999991	7551
43	3	9	19	5	KAMERAD	OPFER	KOLL	0		19470.5	20001
43	3	9	20	30	ZUGEHÖRIGKEIT	GENERATION		0		132399999999907	20001
43	3	9	21	16	KRANKHEIT	SYMPTOM	NATION	0		214970000000019	4277
43	3	9	22	24	GANGSTER	VERBRECHEN	KRIMINALITÄT	0		914429999999981	12172
43	3	9	23	18	WELLE	FLUT	FLUT	1		2047	3047
43	3	9	24	22	TAKT	HARFE	HARFE	1		243939999999991	3407
43	3	9	25	8	ANHÄNGER	MEISTER		0		-1	-1
43	3	9	26	13	SARG	GRAB	GRAB	1		123239999999991	2259
43	3	9	27	6	BÜRGSCHAFT	VOLLMACHT		0		-1	-1
43	3	9	28	12	HALLE	TURNIER	SAAL	0		198229999999981	2831
43	3	9	29	23	TOTSCHLAG	BRUTALITÄT	BRUTALITÄT	1		153660000000009	9782
43	3	9	30	4	TÜR	SCHRANK	HOLZ	0		4087.5	4722
43	3	9	31	35	AUFPRALL	FALL		0		-1	-1
43	3	9	32	28	GEMÜT	HEITERKEIT	BARMHERZIGKEIT	0		3835.5	7511
43	3	9	33	20	KUMMER	TRAURIGKEIT	BEGRÄBNIS	0		255139999999991	9022
43	3	9	34	32	GLETSCHER	POL	POL	1		357260000000009	4168
43	3	9	35	31	ANREGUNG	BEISPIEL	INTERESSE	0		11215.5	12790
43	3	9	36	37	STUDIUM	WIRTSCHAFT	KLAUSUR	0		642220000000019	7592
43	3	9	37	7	SPRÜHREGEN	FLUSS		0		469220000000019	9850
43	3	9	38	19	VERBRENNUNG	PROZESSION	FEUER	0		11308.5	12148
43	3	9	39	38	SEILTÄNZER	SCHWERPUNKT	SCHWERPUNKT	1		220760000000009	4056
43	3	9	40	33	ÄHNLICHKEIT	WIEDERHOLUNG		0		-1	-1
43	4	10	1	33	OPERATION	KOMA		0		-1	-1
43	4	10	2	2	KAMERADSCHAFT	PARTNER	GEFÄHRTEN	0		5135.5	7396
43	4	10	3	39	ERMORDUNG	GESTÄNDNIS	VERFAHREN	0		6892	8469
43	4	10	4	26	POLITIKER	ZUVERSICHT	ZUVERSICHT	1		476389999999991	7399
43	4	10	5	31	SAMT	STOFF	STOFF	1		130039999999991	2329
43	4	10	6	22	LIEGE	VERANDA	BETT	0		599470000000019	7610
43	4	10	7	19	DROGE	VERHEIMLICHUNG		0		-1	-1
43	4	10	8	15	PATIENT	THERAPIE		0		-1	-1
43	4	10	9	5	ANZUG	BÖRSE	GESCHÄF	0		114107000000002	20001
43	4	10	10	38	REDAKTEUR	KORRESPONDENZ		0		104600000000093	20001
43	4	10	11	20	SPIRALE	FRUCHTBARKEIT	FRUCHTBARKEIT	1		181470000000019	20005
43	4	10	12	25	PARADIES	MENSCH	MENSCH	1		426310000000009	6784
43	4	10	13	3	LINIE	BUS		0		-1	-1
43	4	10	14	21	ELITE	VERMÖGEN	REICHTUM	0		385570000000019	5783
43	4	10	15	10	MAGEN	RESTAURANT		0		-1	-1
43	4	10	16	13	BEOBACHTUNG	AUFMERKSAMKEIT	ERFAHRUNG	0		2017.5	3684
43	4	10	17	30	PASSION	ORGASMUS	LEIDEN	0		4504	5674
43	4	10	18	36	GESCHLECHT	MANN	MÄNNLICH	0		1455.5	3703
43	4	10	19	29	ZUSPITZUNG	PUNKT	PUNKT	1		169179999999981	2720
43	4	10	20	27	MONSTER	MUT	ANGST	0		514270000000019	9926
43	4	10	21	12	ZENTIMETER	METER	METER	1		173570000000019	2447
43	4	10	22	9	VOLK	GEMEINDE	GEMEINSCHAFT	0		183029999999981	3359
43	4	10	23	37	NEUROSE	PSYCHOLOGIE	ANSTALT	0		324770000000019	4919
43	4	10	24	7	LOYALITÄT	BRUDER	BRUDER	1		515970000000019	11216
43	4	10	25	34	VERDROSSENHEIT	RESIGNATION		0		-1	-1
43	4	10	26	17	KÄFER	RUINE	RUINE	1		1879.5	7407
43	4	10	27	28	ANKÜNDIGUNG	EXAMEN		0		-1	-1
43	4	10	28	16	STRICH	SKIZZE	LINIE	0		1639.5	12834
43	4	10	29	32	SCHIFFBRUCH	UNGLÜCKSFALL	UNGLÜCK	0		4740.5	8199
43	4	10	30	8	UMARMUNG	INTEGRATION	INTEGRATION	1		166870000000019	3644
43	4	10	31	14	ZUSAMMENHANG	VORZEICHEN	BEZIEHUNG	0		103597000000002	11999
43	4	10	32	35	VERLAUF	ENDUNG		0		-1	-1
43	4	10	33	11	DIREKTOR	GESCHÄFT	PRÄSIDENT	0		713060000000009	9662
43	4	10	34	6	ABSCHLUSS	PROJEKT	ERGEBNIS	0		7367.5	10246
43	4	10	35	4	FAHRT	AUTOBAHN	REISE	0		248070000000019	3336
43	4	10	36	40	PEITSCHE	MISSHANDLUNG	ZÜCHTIGUNG	0		263970000000019	4953
43	4	10	37	24	MAKEL	SELBSTBEWUSSTSEIN	SCHÖNHEIT	0		813370000000019	10133
43	4	10	38	23	SCHNORCHEL	ATLANTIK	ATLANTIK	1		247170000000019	4039
43	4	10	39	1	PROGNOSE	GEWISSHEIT	VORRAUSSICHT	0		237920000000019	4607
43	4	10	40	18	FASCHIST	IDEOLOGIE	GRUNDSÄT	0		316989999999991	20006
43	5	11	1	11	SCHEIDUNG	INSTABILITÄT	UNSICHERHEIT	0		460570000000019	8605
43	5	11	2	26	HAND	GESTE	FUSS	0		457570000000019	6439
43	5	11	3	4	MEDAILLE	WETTBEWERB	WETTKAMPF	0		149570000000019	3239
43	5	11	4	1	SCHALTER	FLUGHAFEN	BAHNSTEIG	0		487979999999981	7248
43	5	11	5	10	ZULASSUNG	NACHWEIS	BEHÖRDE	0		251879999999981	5622
43	5	11	6	20	VATERUNSER	RELIGION	BIBEL	0		330379999999981	7223
43	5	11	7	14	LEISTUNG	PROVISION		0		-1	-1
43	5	11	8	37	HIRTE	SCHAF	SCHAFE	1		107840000000037	2270
43	5	11	9	19	BEGNADIGUNG	DROHUNG	STRAFE	0		184797999999998	20001
43	5	11	10	8	REKORD	ARBEITSLOSIGKEIT		0		-1	-1
43	5	11	11	29	BUDE	KÜHLSCHRANK		0		-1	-1
43	5	11	12	6	AMATEUR	HOBBY		0		-1	-1
43	5	11	13	39	GEWINNUNG	WERBER		0		-1	-1
43	5	11	14	21	GANS	ENTE	ENTE	1		113479999999981	1819
43	5	11	15	30	STRATEGIE	NÄHERUNG	VORGEHENSWEISE	0		314679999999981	6410
43	5	11	16	28	VERSEUCHUNG	RATTE	RATTE	1		227179999999981	3415
43	5	11	17	2	UNTAUGLICHKEIT	FAHRER		0		-1	-1
43	5	11	18	16	TRAKTOR	LENKSTANGE	FELD	0		432179999999981	5174
43	5	11	19	23	KATEGORIE	GÜLTIGKEIT	EINTEILUNG	0		155979999999981	3311
43	5	11	20	5	INSTITUTION	ABTEILUNG	GRÜNDER	0		621490000000037	7535
43	5	11	21	35	BEHANDLUNG	MANDEL	KRANKENHAUS	0		115695999999996	18947
43	5	11	22	12	ATOM	MOLEKÜL	MOLEKÜL	1		107670000000019	2836
43	5	11	23	18	TREIBSTOFF	KILOMETER	ENERGIE	0		263979999999981	3767
43	5	11	24	36	WALZER	GALA	GALA	1		302879999999981	4470
43	5	11	25	34	SYMBOL	WAPPEN	WAPPEN	1		141570000000019	4073
43	5	11	26	27	DOLCH	STICH	STICH	1		143079999999981	2766
43	5	11	27	22	KARTE	HINDERNIS	ROUTE	0		306290000000037	4055
43	5	11	28	15	ATTRAKTION	WELTWUNDER		0		-1	-1
43	5	11	29	17	HANDSCHRIFT	BUCHSTABE	LESBAR	0		707170000000019	8397
43	5	11	30	3	COMPUTER	ZEITVERTREIB	ZEIT	0		406129999999981	20001
43	5	11	31	24	AUSSCHAU	GIPFEL		0		-1	-1
43	5	11	32	40	WIND	ELEMENT	ELEMENT	1		420579999999981	5549
43	5	11	33	13	FEHLTRITT	VERANTWORTUNG		0		-1	-1
43	5	11	34	7	BODEN	FUND	MOOS	0		273570000000019	9423
43	5	11	35	38	WEG	WILLE	ZIEL	0		251970000000019	3271
43	5	11	36	31	KOPPEL	STIER	WEIDE	0		154390000000037	9007
43	5	11	37	33	STURZ	REGIERUNG	UNFALL	0		387659999999963	4793
43	5	11	38	32	KRAMPF	BEIN	BEIN	1		1800	2549
43	5	11	39	9	WAHL	GREMIUM	GREMIUM	1		448179999999981	6009
43	5	11	40	25	PHILOSOPHIE	SINN	SINN	1		227770000000019	3085
43	6	12	1	7	HIRN	STUDIE		0		-1	-1
43	6	12	2	14	SCHLAFWANDELN	UNWIRKLICHKEIT	UNWIRKLICH	0		215779999999981	5716
43	6	12	3	18	PARTY	THEKE		0		108697999999998	12119
43	6	12	4	35	NOTLAGE	DILEMMA	HILFLOSIGKEIT	0		795070000000019	11090
43	6	12	5	33	ERÖFFNUNG	GRÜNDUNG	PREMIERE	0		6759	8098
43	6	12	6	37	INVESTITION	KONZERN	ANLAGE	0		273979999999981	3759
43	6	12	7	39	ORDNUNG	ZUCHT		0		-1	-1
43	6	12	8	34	BLEI	STAHL	STAHL	1		2460	4460
43	6	12	9	6	SCHLACHTUNG	SCHWEIN		0		735029999999981	20001
43	6	12	10	4	KLOSTER	MÖNCH	SCHWEIN	0		768700000000186	3229
43	6	12	11	9	ADER	GESTEIN	VENE	0		425529999999981	5360
43	6	12	12	3	BEIFALL	APPLAUS	APPLAUS	1		1512	5057
43	6	12	13	1	EMPFINDUNG	GELASSENHEIT	GEFÜHL	0		275529999999981	4118
43	6	12	14	15	VERHAFTUNG	KLINGE	GESETZ	0		126392000000002	14040
43	6	12	15	17	BEGRÜNDER	PRÄSIDENT	PRÄSIDENT	1		5616	7339
43	6	12	16	36	EINSPARUNG	RECHNUNG		0		-1	-1
43	6	12	17	30	DORF	ISOLATION	GEMEINSCHAFT	0		314379999999981	6600
43	6	12	18	32	KOORDINATION	HANDHABUNG		0		-1	-1
43	6	12	19	21	LIKÖR	SEKT	SCHNAPS	0		3142	9809
43	6	12	20	22	PARTEI	ABSTIMMUNG	WAHL	0		573979999999981	7532
43	6	12	21	24	ALARM	ÜBUNG	FEUER	0		258820000000019	9312
43	6	12	22	20	HORN	WARNUNG	WARNUNG	1		159179999999981	2936
43	6	12	23	5	BINDUNG	BABY	BABY	1		6424	7312
43	6	12	24	16	FREUNDIN	ZÄRTLICHKEIT	GEHEIMNIS	0		121357999999998	14808
43	6	12	25	13	STAAT	UNTERSTÜTZUNG	FÜRSORGE	0		10600	12032
43	6	12	26	40	KERZE	DOCHT	DOCHT	1		1360	2048
43	6	12	27	26	EVOLUTION	ERWEITERUNG	ERWEITERUNG	1		162140000000037	11184
43	6	12	28	29	MOTOR	INDUSTRIALISIERUNG		0		-1	-1
43	6	12	29	10	ZAUBERKÜNSTLER	TRICK	ILLUSION	0		515090000000037	6940
43	6	12	30	31	REICH	PROFIT	RUHM	0		6352	8504
43	6	12	31	28	UNSTERBLICHKEIT	AUFERSTEHUNG	AUFERSTEHUNG	1		3031	16775
43	6	12	32	38	ABEND	MORGEN	MORGEN	1		1422	2559
43	6	12	33	8	KARTELL	KONSENS	ABSPRACHE	0		591640000000037	9590
43	6	12	34	19	BAHNSTEIG	ANPASSUNG	ZUG	0		7739.5	8978
43	6	12	35	2	GENIE	MATHEMATIK	ERFINDUNG	0		184390000000037	5820
43	6	12	36	27	BEEINFLUSSUNG	VERMARKTUNG		0		-1	-1
43	6	12	37	12	HÖLLE	MYTHOS	ILLUSION	0		1775	11367
43	6	12	38	11	PROGRAMM	KINO		0		-1	-1
43	6	12	39	23	JUGEND	SCHWIMMBAD		0		-1	-1
43	6	12	40	25	BESTATTUNG	SELBSTMORD	TRAUER	0		7285	8362
43	7	13	1	34	FRAU	BLUSE	MANN	0		199479999999981	2713
43	7	13	2	15	VERBRÜDERUNG	ENTSCHULDIGUNG	GEMEINSCHAFT	0		8750	16174
43	7	13	3	11	DOKUMENT	BESCHEINIGUNG	URKUNDE	0		195909999999963	5303
43	7	13	4	26	KUNSTWERK	AUFMACHUNG		0		301259999999963	14855
43	7	13	5	5	AUFTAKT	SPIEL	BEGINN	0		3687	4844
43	7	13	6	16	TRAINING	PULS		0		-1	-1
43	7	13	7	12	TRAINER	STIL	STIL	1		2380	3564
43	7	13	8	33	SENDER	NOTIZ	EMPFÄNGER	0		12979.5	15015
43	7	13	9	35	ZUCKER	SPEISE	LEBENSMITTEL	0		988909999999963	13823
43	7	13	10	40	REGENSCHIRM	BEDARF		0		-1	-1
43	7	13	11	38	SUBMISSION	ERNIEDRIGUNG	ERNIEDRIGUNG	1		206809999999963	4972
43	7	13	12	10	MILCH	KÄSE	KÄSE	1		2397	3336
43	7	13	13	19	INSEL	URLAUBER	KONTINENT	0		4270	9950
43	7	13	14	30	HASS	GEFECHT	ÄRGER	0		930320000000019	19799
43	7	13	15	28	NACHRICHT	GEBURTSTAG		0		-1	-1
43	7	13	16	22	WIEDERHERSTELLUNG	VERSCHLECHTERUNG	REGENERIERUNG	0		2623	5703
43	7	13	17	6	BEGEISTERUNG	GEFÜHL		0		13695	17183
43	7	13	18	9	STALL	KUH	HEU	0		4359	4951
43	7	13	19	14	MUSIK	OPER	KUNST	0		10623	18071
43	7	13	20	39	FREILASSUNG	AUFENTHALT	ABSITZUNG	0		905509999999963	16583
43	7	13	21	25	GERICHTSHOF	UNWAHRHEIT	URTEIL	0		747009999999963	8607
43	7	13	22	7	KRANZ	NEST	NEST	1		250320000000019	3301
43	7	13	23	29	KONJUNKTUR	DIAGNOSE	AUFSCHWUNG	0		8105	10953
43	7	13	24	37	FLAMME	LEUCHTE	HITZE	0		4351	5295
43	7	13	25	8	BEWUNDERUNG	SCHÖNHEIT		0		-1	-1
43	7	13	26	32	KLEIDERSCHRANK	HANDSCHUH	TÜR	0		1919	2823
43	7	13	27	31	TEICH	ÜBERSCHWEMMUNG	ÜBERSCHWEMMUNG	1		701520000000019	10007
43	7	13	28	27	SUBSTANZ	SEELE		0		-1	-1
43	7	13	29	24	ENTSCHLOSSENHEIT	DURCHSETZUNG	WILLE	0		2545.5	3479
43	7	13	30	17	WAFFE	KRIEG	KRIEG	1		3727	4695
43	7	13	31	23	STREIK	KONFLIKT	LÖSUNG	0		175512000000002	20001
43	7	13	32	3	OZEAN	KRABBE	FISCH	0		378920000000019	5277
43	7	13	33	21	REVOLUTION	WIDERSTAND	WIEDERSTAND	1		2351	5559
43	7	13	34	1	WAHNSINN	ANSTALT	ANSTALT	1		178220000000019	4254
43	7	13	35	2	PARK	VEGETATION	VEGETATION	1		4007	5815
43	7	13	36	13	ZAHLUNG	QUITTUNG		0		-1	-1
43	7	13	37	18	BEWERTUNG	KELLNERIN		0		-1	-1
43	7	13	38	36	KLEINIGKEIT	WAAGE		0		-1	-1
43	7	13	39	20	ZAHL	PHYSIK	NUMMER	0		371920000000019	5079
43	7	13	40	4	SPRECHER	AUFRUF		0		-1	-1
43	8	14	1	7	VORBEREITUNG	VERÖFFENTLICHUNG		0		-1	-1
43	8	14	2	38	ZELT	ZIRKUS	ZIRKUS	1		167009999999963	3486
43	8	14	3	12	UNHEIL	ALPTRAUM		0		524709999999963	7455
43	8	14	4	11	PRÄDIKAT	PRIMA	PRIMA	1		182309999999963	2918
43	8	14	5	20	KLINIK	WISSENSCHAFT	PATIENT	0		622430000000075	10272
43	8	14	6	34	NACHBARSCHAFT	HECKE	GEMEINSCHAFT	0		173530000000075	4343
43	8	14	7	2	SOLO	MUSIKINSTRUMENT	INSTRUMENT	0		903930000000075	11735
43	8	14	8	4	INFLATION	ENTWERTUNG	ENTWERTUNG	1		161530000000075	3970
43	8	14	9	32	SCHLUSSFOLGERUNG	KONSEQUENZ	ERGEBNIS	0		925930000000075	20008
43	8	14	10	26	RASSE	NATIONALIST	NAZI	0		198580000000075	2914
43	8	14	11	1	GEMEINSCHAFT	ZUSAMMENARBEIT	VOLK	0		463630000000075	5967
43	8	14	12	27	HINDERUNG	SIEGEL		0		-1	-1
43	8	14	13	14	WANGE	CHRIST	JESUS	0		3374	11511
43	8	14	14	3	IDIOT	UNSINN	SELBER	0		565509999999963	17867
43	8	14	15	19	MINIMUM	NOTWENDIGKEIT	KLEINSTES	0		132593000000007	20001
43	8	14	16	24	VATER	VORBILD	MUTTER	0		229809999999963	3788
43	8	14	17	28	SCHLÄGER	KRIMINALITÄT	GEWALT	0		506919999999925	6549
43	8	14	18	37	PARLAMENT	KANZLER	KANZLER	1		239919999999925	3679
43	8	14	19	16	FREUNDSCHAFT	GEFÄHRTE	VERTRAUEN	0		113751999999993	12791
43	8	14	20	5	GANG	TOR	TOR	1		344859999999963	4215
43	8	14	21	15	LAMM	MITTAGESSEN	MAHLZEIT	0		759119999999925	9359
43	8	14	22	6	LIMIT	MAXIMUM	ENDE	0		479119999999925	5615
43	8	14	23	33	KNOBLAUCH	VAMPIR	VAMPIR	1		137530000000075	2687
43	8	14	24	22	AUTOR	ERFINDUNG	ERFINDER	0		215819999999925	3455
43	8	14	25	8	EXPERIMENT	UNTERSUCHUNG	TEST	0		707119999999925	8111
43	8	14	26	36	SÄUFER	WIRT	ALKOHOL	0		887130000000075	10199
43	8	14	27	40	LEBER	ORGAN		0		-1	-1
43	8	14	28	17	TECHNOLOGIE	GEHIRNWÄSCHE	WISSENSCHAFT	0		6143.5	8349
43	8	14	29	25	FRIEDEN	ALLIANZ	ALLIANZ	1		157919999999925	3171
43	8	14	30	18	KONFRONTATION	RACHE	STREIT	0		309319999999925	4411
43	8	14	31	29	FAUST	GEWALT	GEWALT	1		1620	4107
43	8	14	32	9	INTENSIVSTATION	KRANKENHAUS	NOTFALL	0		363119999999925	5391
43	8	14	33	30	DIAKONIE	VERSORGUNG	VERSORGUNG	1		227119999999925	4059
43	8	14	34	10	SCHMUGGEL	IMPORT	IMPORT	1		180319999999925	2949
43	8	14	35	23	FLÜCHTLING	ASYL	ASYL	1		182109999999963	2819
43	8	14	36	31	TOD	NOTWEHR	LEBEN	0		10651	11537
43	8	14	37	13	URLAUB	AUSFALL	INSEL	0		209519999999925	3151
43	8	14	38	35	LIST	NAZI	SCHWINDLE	0		447130000000075	5575
43	8	14	39	21	UNABHÄNGIGKEIT	SELBSTBESTIMMUNG	SELBSTBESTIMMUNG	1		783519999999925	20001
43	8	14	40	39	GESELLSCHAFT	EINHEIT	VOLK	0		650509999999963	7618
								92
