## Supplementary material for "Vast amounts of encoded items nullify but do not reverse the effect of sleep on declarative memory": Dataset: PAL_43_2_3.xlsx

### Sheet: Sheet1
VP_Nr	Block	VersioN	counter	pair_code	cue	correct_answer	answer	Correct	accuracy	reactiontime1	reactiontime2
43	1	7	1	12	WHISKY	DUDELSACK	DUDELSACK	1		1982.5	3870
43	1	7	2	33	CHARME	HERZ	GÜTE	0		3439.5	4151
43	1	7	3	18	STANGE	STOSS	ROHR	0		1655.7	6895
43	1	7	4	22	SCHLEIM	HAFER		0		-1	-1
43	1	7	5	37	MIKROSKOP	BAKTERIEN	BAKTERIE	1		1535.7	3735
43	1	7	6	9	STEUER	UNTERSCHLAGUNG	HINTERZIEHUNG	0		6191.6	10271
43	1	7	7	8	FIEBER	ERSCHÖPFUNG	SHCÜTTELFROST	0		6919.2	9223
43	1	7	8	3	AUSBILDUNG	ZUKUNFT	ZUKUNFT	1		1727.6	2711
43	1	7	9	25	METHODE	VERSUCH	TAKTIK	0		3839.4	8503
43	1	7	10	20	TINTE	BLEISTIFT	BLEISTIFT	1		211960000000001	3679
43	1	7	11	4	WEISE	ART	ERFAHRUNG	0		276110000000001	4519
43	1	7	12	31	TODESKAMPF	LEBEN	ÜBERLEBEN	0		322260000000001	4894
43	1	7	13	6	HEKTAR	ZAUN	ZAUN	1		1271.5	2031
43	1	7	14	13	ERFOLG	LEBENSLAUF	RUHM	0		5175.3	5913
43	1	7	15	1	HERZLICHKEIT	GEHÄSSIGKEIT	WESEN	0		9141.5	10181
43	1	7	16	15	SCHLAMM	HÜRDE	DRECK	0		1950.5	3506
43	1	7	17	40	ARGUMENT	ENTSCHEIDUNG	RECHT	0		496360000000001	6699
43	1	7	18	36	VERMITTLUNG	INTERVIEW		0		-1	-1
43	1	7	19	10	EIFERSUCHT	GRUND	UNBEGRÜNDET	0		205560000000001	4047
43	1	7	20	39	ÄRGER	FEINDSELIGKEIT	STREIT	0		1247.5	2207
43	1	7	21	34	EMANZIPATION	GLEICHSTELLUNG	GLEICHSTELLUNG	1		5031.5	7391
43	1	7	22	5	ZITRONE	ERDBEERE	ERDBEERE	1		5727.5	7207
43	1	7	23	23	SCHÄDEL	LEICHE	LEICHE	1		120760000000001	2223
43	1	7	24	27	LAWINE	FELSBLOCK	FELS	0		203960000000001	2705
43	1	7	25	17	VERSCHIEDENHEIT	GEGENTEIL		0		-1	-1
43	1	7	26	35	HAUSSCHUHE	PFEIFE		0		338339999999999	4431
43	1	7	27	21	KRANKENWAGEN	NOTFALL	NOTFALL	1		138589999999999	3327
43	1	7	28	11	ÜBERBLICK	STANDPUNKT	ZUSAMMENFASSUNG	0		5310.5	8727
43	1	7	29	7	BOTSCHAFTER	NATIONALITÄT	NATIONALITÄT	1		154210000000001	4423
43	1	7	30	32	ZERSTÖRUNG	AUSROTTUNG	KRIEG	0		3679.5	4655
43	1	7	31	24	DOKTOR	KLINIK	KRANKENHAUS	0		5479.5	8547
43	1	7	32	29	ALGEBRA	FUNKTION	FUNKTION	1		275129999999999	6651
43	1	7	33	38	ZAUBERER	ENTHÜLLUNG	ENTHÜLLUNG	1		134189999999999	3351
43	1	7	34	26	ANTWORT	BEKENNTNIS	FRAGE	0		1418.5	2327
43	1	7	35	30	DARBIETUNG	BEOBACHTUNG		0		-1	-1
43	1	7	36	16	FUSSKNÖCHEL	ARM	HAND	0		4213.5	4869
43	1	7	37	28	ENTFÜHRUNG	AUSBEUTE	AUSBEUTE	1		225560000000001	4309
43	1	7	38	2	KAMMER	GEKLAPPER		0		-1	-1
43	1	7	39	19	UMWELT	GEFÄHRDUNG	NATUR	0		602989999999999	8839
43	1	7	40	14	PROFESSOR	HOCHSCHULE	UNIVERSITÄT	0		565070000000001	7455
43	2	8	1	11	REIZ	REAKTION	ÄRGER	0		249380000000005	3730
43	2	8	2	24	SOZIALIST	PAROLE	NAZI	0		669080000000005	8010
43	2	8	3	3	GABEL	SOSSE	LÖFFEL	0		2119.5	3378
43	2	8	4	18	BLASE	BAUCH	MAGEN	0		154860000000009	2412
43	2	8	5	9	BEMÜHUNGEN	ANSTRENGUNG	ANSTRENGUNG	1		397189999999991	8016
43	2	8	6	19	LERCHE	FRÖHLICHKEIT	LUSTIG	0		167080000000005	2790
43	2	8	7	16	PERSON	SCHADEN		0		-1	-1
43	2	8	8	21	ERMÜDUNG	KREISLAUF		0		-1	-1
43	2	8	9	34	ENTSPANNUNG	BEDROHUNG	RUHE	0		244480000000005	2964
43	2	8	10	10	IRRTUM	MISSVERSTÄNDNIS	FEHLER	0		209580000000005	3687
43	2	8	11	1	WOHNUNG	HEIM		0		-1	-1
43	2	8	12	15	PLAKAT	HAMMER	HAMMER	1		1794.5	2663
43	2	8	13	39	RÄUBER	DIEBSTAHL	DIEBSTAHL	1		257560000000009	4671
43	2	8	14	33	GETRÄNK	SCHAUM		0		-1	-1
43	2	8	15	27	ERFAHRUNG	UNWISSENHEIT	WISSEN	0		764380000000005	9360
43	2	8	16	12	ABFALL	SCHMUTZ	DRECK	0		133480000000005	2279
43	2	8	17	2	GELEGENHEIT	LIEBSCHAFT		0		-1	-1
43	2	8	18	28	SCHATTEN	EXISTENZ	EXISTENZ	1		132710000000009	3384
43	2	8	19	40	GESTALTUNG	LANDSCHAFT		0		-1	-1
43	2	8	20	32	MÜNDIGKEIT	ABHÄNGIGKEIT	ABHÄNGIGKEIT	1		167960000000009	5655
43	2	8	21	23	ÄRA	ZEITALTER	ZEITALTER	1		123910000000009	3519
43	2	8	22	30	STRAND	VERGNÜGEN	SAND	0		376680000000005	5467
43	2	8	23	5	JUNGFRAU	SCHLEIER	SCHLEIER	1		112260000000009	5019
43	2	8	24	4	TRANSPORT	LAGER		0		-1	-1
43	2	8	25	37	FISCHER	MEER	NETZ	0		131160000000009	2063
43	2	8	26	35	LEICHTIGKEIT	SCHWERKRAFT		0		-1	-1
43	2	8	27	13	BÜSTENHALTER	BUSEN	BUSEN	1		134780000000005	2271
43	2	8	28	31	VERWALTUNG	GENEHMIGUNG	GENEHMIGUNG	1		317560000000009	5044
43	2	8	29	25	STIMMUNG	ATMOSPHÄRE	FRÖHLICH	0		513860000000009	7538
43	2	8	30	7	FENSTER	BEWOHNER	GLAS	0		473560000000009	5303
43	2	8	31	14	LÜGE	WAHRHEIT	WAHRHEIT	1		135180000000005	3471
43	2	8	32	26	ADMIRAL	WAFFENRUHE	SCHLACHT	0		280780000000005	3991
43	2	8	33	29	SÄUGLING	WIEGE	BINDUNG	0		134360000000009	6062
43	2	8	34	17	THEMA	INTERESSE		0		-1	-1
43	2	8	35	20	FLEISCH	RAUBTIER	LAMM	0		335980000000005	4471
43	2	8	36	36	LEERE	DUMPFHEIT	RAUM	0		722760000000009	8256
43	2	8	37	38	PFEFFER	BUTTER	GEWÜRZ	0		259080000000005	3579
43	2	8	38	8	FAMILIE	MUTTER	BAND	0		570680000000005	11330
43	2	8	39	6	DICHTER	ZITAT	ZITAT	1		135119999999995	2938
43	2	8	40	22	BEGINN	FOLGE	ANFANG	0		117260000000009	2020
43	3	9	1	15	BÜCHEREI	VERLEIH	SIGNATUR	0		216979999999981	4393
43	3	9	2	30	ZUGEHÖRIGKEIT	GENERATION	VOLK	0		150379999999981	7135
43	3	9	3	5	KAMERAD	OPFER	TOT	0		107997999999998	11936
43	3	9	4	38	SEILTÄNZER	SCHWERPUNKT	SCHWERPUNKT	1		153120000000019	3806
43	3	9	5	33	ÄHNLICHKEIT	WIEDERHOLUNG	MERKMAL	0		355989999999991	4775
43	3	9	6	26	DUFT	GERUCH	GERUCH	1		186389999999991	2848
43	3	9	7	27	STRICK	SCHLINGE	SCHLINGE	1		959899999999907	2698
43	3	9	8	21	ORIENTIERUNG	AUSGANG	NAVIGATION	0		441289999999991	6525
43	3	9	9	11	GESCHOSS	PFEIL	PFEIL	1		212779999999981	4164
43	3	9	10	1	INSTANZ	GESETZGEBUNG	GESETZGEBEND	0		428289999999991	6291
43	3	9	11	8	ANHÄNGER	MEISTER	ANFÜHRER	0		222379999999981	8418
43	3	9	12	17	SONATE	KLAVIER	PIANO	0		218260000000009	3189
43	3	9	13	18	WELLE	FLUT	FLUT	1		200679999999981	2894
43	3	9	14	34	REGEL	KOMBINATION	AUSNAHME	0		323779999999981	5464
43	3	9	15	16	KRANKHEIT	SYMPTOM	KLINIK	0		174189999999991	2726
43	3	9	16	7	SPRÜHREGEN	FLUSS	NÄSSE	0		265589999999991	4560
43	3	9	17	13	SARG	GRAB	GRAB	1		124789999999991	1992
43	3	9	18	25	FINDIGKEIT	EINFALL	EINFALLSREICHTUM	0		167989999999991	4328
43	3	9	19	36	VERZIERUNG	PALAST	PALAST	1		186379999999981	3728
43	3	9	20	14	VERANSTALTUNG	ÖFFENTLICHKEIT		0		-1	-1
43	3	9	21	10	VORTRAG	REDNER	DOZENT	0		150289999999991	2600
43	3	9	22	24	GANGSTER	VERBRECHEN	KRIMINALITÄT	0		196589999999991	4205
43	3	9	23	19	VERBRENNUNG	PROZESSION	HITZE	0		550389999999991	6224
43	3	9	24	2	GEDULD	KONTROLLE		0		-1	-1
43	3	9	25	37	STUDIUM	WIRTSCHAFT	KLAUSUR	0		270389999999991	4019
43	3	9	26	3	GITTER	BESCHRÄNKUNG	BESCHRÄNKUNG	1		174889999999991	7920
43	3	9	27	12	HALLE	TURNIER	SAAL	0		266079999999981	3925
43	3	9	28	39	ABRECHNUNG	BANKIER		0		-1	-1
43	3	9	29	20	KUMMER	TRAURIGKEIT	LEID	0		132589999999991	2702
43	3	9	30	22	TAKT	HARFE	HARFE	1		385160000000009	4776
43	3	9	31	4	TÜR	SCHRANK	HOLZ	0		422379999999981	5159
43	3	9	32	31	ANREGUNG	BEISPIEL	RAT	0		383989999999991	5001
43	3	9	33	35	AUFPRALL	FALL	STOSS	0		480679999999981	6710
43	3	9	34	40	GESCHENK	UNDANK	UNDANKBAR	0		228160000000009	4849
43	3	9	35	9	KOCHTOPF	BÜGELEISEN	HERD	0		154189999999991	2289
43	3	9	36	23	TOTSCHLAG	BRUTALITÄT	BRUTALITÄT	1		229979999999981	4219
43	3	9	37	6	BÜRGSCHAFT	VOLLMACHT		0		542389999999991	7621
43	3	9	38	29	RHEUMATISMUS	IMMUNITÄT	KRANKHEIT	0		478529999999981	8138
43	3	9	39	28	GEMÜT	HEITERKEIT	FREUNDLICHKEIT	0		135289999999991	5171
43	3	9	40	32	GLETSCHER	POL	EIS	0		343589999999991	4359
43	4	10	1	27	MONSTER	MUT	ANGST	0		177689999999991	2577
43	4	10	2	31	SAMT	STOFF	STOFF	1		108689999999991	2223
43	4	10	3	26	POLITIKER	ZUVERSICHT	ZUVERSICHT	1		1408	2867
43	4	10	4	9	VOLK	GEMEINDE	GEMEINSCHAFT	0		121989999999991	2919
43	4	10	5	12	ZENTIMETER	METER	METER	1		122010000000009	1860
43	4	10	6	33	OPERATION	KOMA	MISSLINGEN	0		572710000000009	7631
43	4	10	7	2	KAMERADSCHAFT	PARTNER	TREUE	0		374310000000009	4687
43	4	10	8	14	ZUSAMMENHANG	VORZEICHEN	BEZIEHUNG	0		289489999999991	4479
43	4	10	9	6	ABSCHLUSS	PROJEKT	PRÜFUNG	0		452539999999991	6023
43	4	10	10	15	PATIENT	THERAPIE	KLINIK	0		1266	2264
43	4	10	11	22	LIEGE	VERANDA		0		-1	-1
43	4	10	12	8	UMARMUNG	INTEGRATION	INTEGRATION	1		164689999999991	3439
43	4	10	13	20	SPIRALE	FRUCHTBARKEIT	FRUCHTBARKEIT	1		154289999999991	3519
43	4	10	14	18	FASCHIST	IDEOLOGIE	GRUNDSÄTZE	0		303110000000009	4863
43	4	10	15	34	VERDROSSENHEIT	RESIGNATION		0		-1	-1
43	4	10	16	16	STRICH	SKIZZE	LINIE	0		328210000000009	4329
43	4	10	17	1	PROGNOSE	GEWISSHEIT	VORHERSAGE	0		535989999999991	7400
43	4	10	18	3	LINIE	BUS	GENZE	0		156789999999991	2760
43	4	10	19	29	ZUSPITZUNG	PUNKT	PUNKT	1		120710000000009	2151
43	4	10	20	30	PASSION	ORGASMUS	JESUS	0		3708	8480
43	4	10	21	36	GESCHLECHT	MANN	MÄNNLICH	0		156710000000009	4786
43	4	10	22	40	PEITSCHE	MISSHANDLUNG	ZÜCHTIGUNG	0		2322	4549
43	4	10	23	28	ANKÜNDIGUNG	EXAMEN	BEKANNTMACHUNG	0		234789999999991	6052
43	4	10	24	10	MAGEN	RESTAURANT	HUNGER	0		733589999999991	8144
43	4	10	25	5	ANZUG	BÖRSE	BÖRSE	1		152789999999991	2760
43	4	10	26	38	REDAKTEUR	KORRESPONDENZ	BESPRECHUNG	0		110238999999999	19385
43	4	10	27	4	FAHRT	AUTOBAHN	ZIEL	0		165389999999991	2279
43	4	10	28	35	VERLAUF	ENDUNG	REISE	0		159189999999991	2279
43	4	10	29	25	PARADIES	MENSCH	MENSCH	1		143439999999991	2499
43	4	10	30	37	NEUROSE	PSYCHOLOGIE	ANSTALT	0		265679999999981	3922
43	4	10	31	24	MAKEL	SELBSTBEWUSSTSEIN	SCHÖNHEIT	0		141489999999991	3196
43	4	10	32	39	ERMORDUNG	GESTÄNDNIS	GERICHT	0		100418999999999	11642
43	4	10	33	32	SCHIFFBRUCH	UNGLÜCKSFALL		0		-1	-1
43	4	10	34	21	ELITE	VERMÖGEN	REICHTUM	0		279910000000009	4039
43	4	10	35	17	KÄFER	RUINE	INSEKT	0		121289999999991	2213
43	4	10	36	13	BEOBACHTUNG	AUFMERKSAMKEIT	ERFAHRUNG	0		869510000000009	10479
43	4	10	37	11	DIREKTOR	GESCHÄFT	PRÄSIDENT	0		152689999999991	3087
43	4	10	38	19	DROGE	VERHEIMLICHUNG	KONSUM	0		335089999999991	4479
43	4	10	39	23	SCHNORCHEL	ATLANTIK	ATLANTIK	1		145129999999981	4912
43	4	10	40	7	LOYALITÄT	BRUDER	FREUNDSCHAFT	0		412710000000009	7039
43	5	11	1	24	AUSSCHAU	GIPFEL		0		-1	-1
43	5	11	2	26	HAND	GESTE	BEIN	0		530020000000019	6440
43	5	11	3	15	ATTRAKTION	WELTWUNDER		0		-1	-1
43	5	11	4	5	INSTITUTION	ABTEILUNG		0		-1	-1
43	5	11	5	32	KRAMPF	BEIN	BEIN	1		132720000000019	1999
43	5	11	6	40	WIND	ELEMENT	HAUCH	0		511120000000019	5943
43	5	11	7	36	WALZER	GALA	GALA	1		137520000000019	2111
43	5	11	8	31	KOPPEL	STIER	VIEH	0		135920000000019	7487
43	5	11	9	13	FEHLTRITT	VERANTWORTUNG	MISSGESCHICK	0		444940000000037	6911
43	5	11	10	38	WEG	WILLE	ZIEL	0		222129999999981	2997
43	5	11	11	29	BUDE	KÜHLSCHRANK	HAUS	0		644209999999963	7130
43	5	11	12	1	SCHALTER	FLUGHAFEN	BAHNSTEIG	0		236709999999963	10879
43	5	11	13	4	MEDAILLE	WETTBEWERB	WETTKAMPF	0		123129999999981	3871
43	5	11	14	39	GEWINNUNG	WERBER		0		-1	-1
43	5	11	15	2	UNTAUGLICHKEIT	FAHRER	ARMEE	0		379320000000019	4753
43	5	11	16	14	LEISTUNG	PROVISION		0		-1	-1
43	5	11	17	7	BODEN	FUND	ERDE	0		540440000000037	6247
43	5	11	18	25	PHILOSOPHIE	SINN	SINN	1		123129999999981	2175
43	5	11	19	33	STURZ	REGIERUNG	UNFALL	0		338770000000019	4487
43	5	11	20	27	DOLCH	STICH	STICH	1		124709999999963	2327
43	5	11	21	34	SYMBOL	WAPPEN	WAPPEN	1		125920000000019	2407
43	5	11	22	17	HANDSCHRIFT	BUCHSTABE	LESBAR	0		319129999999981	6153
43	5	11	23	6	AMATEUR	HOBBY	BEGINNER	0		505309999999963	6669
43	5	11	24	3	COMPUTER	ZEITVERTREIB	ZEITVERTREIB	1		147920000000019	4759
43	5	11	25	10	ZULASSUNG	NACHWEIS	KLAUSUR	0		623929999999981	9649
43	5	11	26	30	STRATEGIE	NÄHERUNG	TAKTIK	0		393309999999963	4981
43	5	11	27	23	KATEGORIE	GÜLTIGKEIT	EINTEILUNG	0		203770000000019	4135
43	5	11	28	20	VATERUNSER	RELIGION	GEBET	0		150440000000037	2815
43	5	11	29	8	REKORD	ARBEITSLOSIGKEIT		0		-1	-1
43	5	11	30	37	HIRTE	SCHAF	SCHAFE	1		991299999999814	3231
43	5	11	31	9	WAHL	GREMIUM	GREMIUM	1		157309999999963	2943
43	5	11	32	21	GANS	ENTE	ENTE	1		959299999999814	1519
43	5	11	33	28	VERSEUCHUNG	RATTE	SCHMUTZ	0		551909999999963	12151
43	5	11	34	35	BEHANDLUNG	MANDEL	KLINIK	0		215120000000019	3183
43	5	11	35	12	ATOM	MOLEKÜL	MOLEKÜL	1		100209999999963	2551
43	5	11	36	19	BEGNADIGUNG	DROHUNG	STRAFE	0		5597.5	7039
43	5	11	37	11	SCHEIDUNG	INSTABILITÄT	UNSICHERHEIT	0		335120000000019	6167
43	5	11	38	18	TREIBSTOFF	KILOMETER	ENERGIE	0		327920000000019	4559
43	5	11	39	16	TRAKTOR	LENKSTANGE		0		-1	-1
43	5	11	40	22	KARTE	HINDERNIS	ROUTE	0		3171.5	5591
43	6	12	1	25	BESTATTUNG	SELBSTMORD	TRAUER	0		194020000000019	2768
43	6	12	2	32	KOORDINATION	HANDHABUNG		0		-1	-1
43	6	12	3	18	PARTY	THEKE	FREUNDE	0		369870000000019	5397
43	6	12	4	37	INVESTITION	KONZERN	ANLAGE	0		316920000000019	4209
43	6	12	5	3	BEIFALL	APPLAUS	APPLAUS	1		133540000000037	4191
43	6	12	6	30	DORF	ISOLATION	GEMEINSCHAFT	0		187940000000037	3663
43	6	12	7	13	STAAT	UNTERSTÜTZUNG	ANTEILNAHME	0		116677999999998	17973
43	6	12	8	17	BEGRÜNDER	PRÄSIDENT	PRÄSIDENT	1		213640000000037	3839
43	6	12	9	1	EMPFINDUNG	GELASSENHEIT	FREUDE	0		508940000000037	5985
43	6	12	10	28	UNSTERBLICHKEIT	AUFERSTEHUNG	NEUGEBOREN	0		102769000000004	16853
43	6	12	11	26	EVOLUTION	ERWEITERUNG	EIGENSCHAFT	0		242540000000037	3919
43	6	12	12	21	LIKÖR	SEKT	SCHNAPS	0		138490000000037	3209
43	6	12	13	10	ZAUBERKÜNSTLER	TRICK	ILLUSION	0		183920000000019	3383
43	6	12	14	9	ADER	GESTEIN	VENE	0		149209999999963	2399
43	6	12	15	4	KLOSTER	MÖNCH	MÖNCH	1		310840000000037	4215
43	6	12	16	8	KARTELL	KONSENS	ABPSRACHE	0		561540000000037	7367
43	6	12	17	20	HORN	WARNUNG	WARNUNG	1		138320000000019	3501
43	6	12	18	40	KERZE	DOCHT	DOCHT	1		144920000000019	2153
43	6	12	19	33	ERÖFFNUNG	GRÜNDUNG	BEGINN	0		536590000000037	6591
43	6	12	20	6	SCHLACHTUNG	SCHWEIN	MESSER	0		379120000000019	5273
43	6	12	21	36	EINSPARUNG	RECHNUNG	REDUZIERUNG	0		494120000000019	6809
43	6	12	22	7	HIRN	STUDIE	MASSE	0		535520000000019	6235
43	6	12	23	19	BAHNSTEIG	ANPASSUNG	KANTE	0		467940000000037	5375
43	6	12	24	11	PROGRAMM	KINO		0		-1	-1
43	6	12	25	23	JUGEND	SCHWIMMBAD	ZUKUNFT	0		360740000000037	5583
43	6	12	26	15	VERHAFTUNG	KLINGE	GERICHT	0		314829999999981	4094
43	6	12	27	35	NOTLAGE	DILEMMA		0		-1	-1
43	6	12	28	39	ORDNUNG	ZUCHT	SAUBERKEIT	0		410229999999981	5719
43	6	12	29	29	MOTOR	INDUSTRIALISIERUNG	INDUSTRIALISIERUNG	1		279920000000019	6059
43	6	12	30	12	HÖLLE	MYTHOS	ILLUSION	0		187520000000019	3291
43	6	12	31	22	PARTEI	ABSTIMMUNG	WAHL	0		704740000000037	8250
43	6	12	32	16	FREUNDIN	ZÄRTLICHKEIT	EHEFRAU	0		276440000000037	4060
43	6	12	33	38	ABEND	MORGEN	MORGEN	1		150340000000037	2431
43	6	12	34	14	SCHLAFWANDELN	UNWIRKLICHKEIT	UNWIRKLICH	0		240740000000037	3858
43	6	12	35	31	REICH	PROFIT	RUHM	0		659640000000037	7268
43	6	12	36	2	GENIE	MATHEMATIK	ERFINDUNG	0		114109999999963	4927
43	6	12	37	24	ALARM	ÜBUNG	NOTFALL	0		890340000000037	11191
43	6	12	38	27	BEEINFLUSSUNG	VERMARKTUNG	LENKUNG	0		381470000000019	5071
43	6	12	39	34	BLEI	STAHL	STAHL	1		173540000000037	2951
43	6	12	40	5	BINDUNG	BABY	BABY	1		184729999999981	4216
43	7	13	1	33	SENDER	NOTIZ	PROGRAMM	0		4712.5	6088
43	7	13	2	11	DOKUMENT	BESCHEINIGUNG	BEHÖRDE	0		162340000000037	3991
43	7	13	3	10	MILCH	KÄSE	KÄSE	1		1695.5	2391
43	7	13	4	19	INSEL	URLAUBER		0		-1	-1
43	7	13	5	27	SUBSTANZ	SEELE	MATERIAL	0		4639.5	6519
43	7	13	6	16	TRAINING	PULS		0		-1	-1
43	7	13	7	17	WAFFE	KRIEG	MESSER	0		533079999999981	7829
43	7	13	8	37	FLAMME	LEUCHTE	HITZE	0		2310.5	3134
43	7	13	9	20	ZAHL	PHYSIK		0		-1	-1
43	7	13	10	14	MUSIK	OPER	KUNST	0		341240000000037	4236
43	7	13	11	8	BEWUNDERUNG	SCHÖNHEIT	VEREHRUNG	0		798040000000037	9735
43	7	13	12	3	OZEAN	KRABBE	FISCH	0		243940000000037	3518
43	7	13	13	29	KONJUNKTUR	DIAGNOSE	VORHERSAGE	0		7710.5	9456
43	7	13	14	36	KLEINIGKEIT	WAAGE		0		-1	-1
43	7	13	15	40	REGENSCHIRM	BEDARF	NASS	0		4095.5	9447
43	7	13	16	12	TRAINER	STIL	STIL	1		163029999999981	2538
43	7	13	17	23	STREIK	KONFLIKT	BERUHIGUNG	0		132444000000004	15249
43	7	13	18	35	ZUCKER	SPEISE		0		-1	-1
43	7	13	19	7	KRANZ	NEST	NEST	1		101540000000037	1743
43	7	13	20	2	PARK	VEGETATION	VEGETATION	1		460890000000037	8991
43	7	13	21	26	KUNSTWERK	AUFMACHUNG	LEINWAND	0		2416	4694
43	7	13	22	22	WIEDERHERSTELLUNG	VERSCHLECHTERUNG		0		-1	-1
43	7	13	23	21	REVOLUTION	WIDERSTAND	STURZ	0		1351.5	2551
43	7	13	24	38	SUBMISSION	ERNIEDRIGUNG	ERNIEDRIGUNG	1		113520000000019	3168
43	7	13	25	25	GERICHTSHOF	UNWAHRHEIT	GESETZ	0		747840000000037	9679
43	7	13	26	13	ZAHLUNG	QUITTUNG	FINANZEN	0		522229999999981	7422
43	7	13	27	32	KLEIDERSCHRANK	HANDSCHUH	TÜR	0		148740000000037	1911
43	7	13	28	24	ENTSCHLOSSENHEIT	DURCHSETZUNG	DURCHSETZUNG	1		660479999999981	9575
43	7	13	29	9	STALL	KUH	KUH	1		2719.5	6818
43	7	13	30	15	VERBRÜDERUNG	ENTSCHULDIGUNG	GEMEINSAMKEIT	0		438859999999963	8228
43	7	13	31	18	BEWERTUNG	KELLNERIN	URTEIL	0		442359999999963	5452
43	7	13	32	6	BEGEISTERUNG	GEFÜHL	FREUDE	0		472190000000037	6746
43	7	13	33	30	HASS	GEFECHT	ÄRGER	0		575359999999963	6559
43	7	13	34	31	TEICH	ÜBERSCHWEMMUNG	ÜBERSCHWEMMUNG	1		164620000000019	4775
43	7	13	35	39	FREILASSUNG	AUFENTHALT	ABSITZUNG	0		520740000000037	8287
43	7	13	36	4	SPRECHER	AUFRUF	MODERATOR	0		219140000000037	3688
43	7	13	37	28	NACHRICHT	GEBURTSTAG	MEINUNG	0		364659999999963	4526
43	7	13	38	5	AUFTAKT	SPIEL		0		-1	-1
43	7	13	39	34	FRAU	BLUSE	MANN	0		119959999999963	2302
43	7	13	40	1	WAHNSINN	ANSTALT	ANSTALT	1		120059999999963	2456
43	8	14	1	38	ZELT	ZIRKUS	PLATZ	0		337669999999925	4251
43	8	14	2	6	LIMIT	MAXIMUM	MAXIMUM	1		155669999999925	3364
43	8	14	3	9	INTENSIVSTATION	KRANKENHAUS	NOTFALL	0		2022	3247
43	8	14	4	25	FRIEDEN	ALLIANZ	ALLIANZ	1		420769999999925	6215
43	8	14	5	26	RASSE	NATIONALIST	NAZI	0		154369999999925	2311
43	8	14	6	1	GEMEINSCHAFT	ZUSAMMENARBEIT	VOLK	0		287919999999925	3719
43	8	14	7	24	VATER	VORBILD	MUTTER	0		182940000000037	2818
43	8	14	8	28	SCHLÄGER	KRIMINALITÄT	GEWALT	0		519280000000075	6484
43	8	14	9	34	NACHBARSCHAFT	HECKE	GEMEINSCHAFT	0		2711.5	4439
43	8	14	10	36	SÄUFER	WIRT		0		-1	-1
43	8	14	11	32	SCHLUSSFOLGERUNG	KONSEQUENZ	ERGEBNIS	0		175419999999925	3575
43	8	14	12	21	UNABHÄNGIGKEIT	SELBSTBESTIMMUNG	SELBSTBESTIMMUNG	1		1855.5	6647
43	8	14	13	19	MINIMUM	NOTWENDIGKEIT	WENIGSTENS	0		564769999999925	8335
43	8	14	14	31	TOD	NOTWEHR	TRAUER	0		1799.5	3070
43	8	14	15	7	VORBEREITUNG	VERÖFFENTLICHUNG		0		-1	-1
43	8	14	16	14	WANGE	CHRIST	JESUS	0		147069999999925	2478
43	8	14	17	16	FREUNDSCHAFT	GEFÄHRTE	LOYALITÄT	0		343540000000037	5200
43	8	14	18	23	FLÜCHTLING	ASYL	ASYL	1		131109999999963	2206
43	8	14	19	3	IDIOT	UNSINN	TRUMP	0		2143.5	9167
43	8	14	20	20	KLINIK	WISSENSCHAFT	ARZT	0		2927.5	4199
43	8	14	21	27	HINDERUNG	SIEGEL		0		-1	-1
43	8	14	22	15	LAMM	MITTAGESSEN	MITTAGESSEN	1		408819999999925	9167
43	8	14	23	22	AUTOR	ERFINDUNG	ERFINDER	0		140359999999963	3559
43	8	14	24	30	DIAKONIE	VERSORGUNG	VERSORGUNG	1		242369999999925	4015
43	8	14	25	35	LIST	NAZI	TÜCKE	0		168769999999925	2727
43	8	14	26	10	SCHMUGGEL	IMPORT	IMPORT	1		2407.5	3423
43	8	14	27	33	KNOBLAUCH	VAMPIR	VAMPIR	1		123959999999963	2391
43	8	14	28	40	LEBER	ORGAN	LUNGE	0		204769999999925	2815
43	8	14	29	8	EXPERIMENT	UNTERSUCHUNG	TEST	0		326359999999963	4005
43	8	14	30	12	UNHEIL	ALPTRAUM	PECH	0		650559999999963	7729
43	8	14	31	4	INFLATION	ENTWERTUNG	ENTWERTUNG	1		159959999999963	4239
43	8	14	32	37	PARLAMENT	KANZLER	KANZLER	1		157559999999963	4039
43	8	14	33	29	FAUST	GEWALT	GEWALT	1		124759999999963	2269
43	8	14	34	39	GESELLSCHAFT	EINHEIT	EINIGKEIT	0		233669999999925	4219
43	8	14	35	11	PRÄDIKAT	PRIMA	PRIMA	1		174159999999963	2579
43	8	14	36	13	URLAUB	AUSFALL	INSEL	0		191269999999925	2800
43	8	14	37	5	GANG	TOR	TOR	1		459159999999963	5179
43	8	14	38	17	TECHNOLOGIE	GEHIRNWÄSCHE	FORTSCHRITT	0		2451	3969
43	8	14	39	18	KONFRONTATION	RACHE	STREIT	0		143369999999925	2331
43	8	14	40	2	SOLO	MUSIKINSTRUMENT	INSTRUMENT	0		340559999999963	4821
