## Supplementary material for "Vast amounts of encoded items nullify but do not reverse the effect of sleep on declarative memory": Dataset: PAL_44_1_2.xlsx

### Sheet: Sheet1
VP_Nr	Block	VersioN	counter	pair_code	cue	correct_answer	answer		accuracy	reactiontime1	reactiontime2
44	1	14	1	10	SCHMUGGEL	IMPORT		0		-1	-1
44	1	14	2	16	FREUNDSCHAFT	GEFÄHRTE	BRUDER	0		2924.2	4340
44	1	14	3	6	LIMIT	MAXIMUM	MAXIMUM	1		1319.2	5438
44	1	14	4	5	GANG	TOR		0		-1	-1
44	1	14	5	15	LAMM	MITTAGESSEN	MITTAGESSEN	1		6230	15139
44	1	14	6	8	EXPERIMENT	UNTERSUCHUNG	UNTERSUCHUNG	1		3370	5594
44	1	14	7	2	SOLO	MUSIKINSTRUMENT	MUSIKINSTRUMENT	1		1855	6034
44	1	14	8	27	HINDERUNG	SIEGEL		0		-1	-1
44	1	14	9	33	KNOBLAUCH	VAMPIR		0		-1	-1
44	1	14	10	21	UNABHÄNGIGKEIT	SELBSTBESTIMMUNG		0		-1	-1
44	1	14	11	18	KONFRONTATION	RACHE	STREIT	0		3389	4679
44	1	14	12	32	SCHLUSSFOLGERUNG	KONSEQUENZ	KONSEQUENZ	1		2279	4808
44	1	14	13	30	DIAKONIE	VERSORGUNG	UNTERSTÜTZUNG	0		5919.9	17790
44	1	14	14	14	WANGE	CHRIST		0		-1	-1
44	1	14	15	7	VORBEREITUNG	VERÖFFENTLICHUNG		0		-1	-1
44	1	14	16	36	SÄUFER	WIRT	WIRT	1		4186	4810
44	1	14	17	3	IDIOT	UNSINN	UNSINN	1		1632.2	2552
44	1	14	18	22	AUTOR	ERFINDUNG		0		5064	8024
44	1	14	19	12	UNHEIL	ALPTRAUM		0		-1	-1
44	1	14	20	40	LEBER	ORGAN		0		-1	-1
44	1	14	21	37	PARLAMENT	KANZLER	KANZLER	1		1176.2	2279
44	1	14	22	23	FLÜCHTLING	ASYL	ASYL	1		942.5	1944
44	1	14	23	9	INTENSIVSTATION	KRANKENHAUS	KRANKENHAUS	1		1377.5	2887
44	1	14	24	24	VATER	VORBILD		0		-1	-1
44	1	14	25	34	NACHBARSCHAFT	HECKE	HECKE	1		2671.2	3391
44	1	14	26	38	ZELT	ZIRKUS	ZIRKUS	1		3232.2	4336
44	1	14	27	31	TOD	NOTWEHR		0		-1	-1
44	1	14	28	13	URLAUB	AUSFALL		0		-1	-1
44	1	14	29	25	FRIEDEN	ALLIANZ		0		-1	-1
44	1	14	30	29	FAUST	GEWALT	GEWALT	1		1103	2287
44	1	14	31	35	LIST	NAZI	NAZI	1		2727	4951
44	1	14	32	4	INFLATION	ENTWERTUNG	ENTWERTUNG	1		1586	3124
44	1	14	33	1	GEMEINSCHAFT	ZUSAMMENARBEIT	FÜRSORGE	0		14312.3	18082
44	1	14	34	11	PRÄDIKAT	PRIMA	PRIMA	1		2357.2	3132
44	1	14	35	26	RASSE	NATIONALIST	NATIONALIST	1		2570	5469
44	1	14	36	20	ERKLÄRUNG	WISSENSCHAFT		0		-1	-1
44	1	14	37	28	SCHLÄGER	KRIMINALITÄT		0		-1	-1
44	1	14	38	19	MINIMUM	NOTWENDIGKEIT	NOTWENDIGKEIT	1		5884.9	9119
44	1	14	39	17	TECHNOLOGIE	GEHIRNWÄSCHE		0		-1	-1
44	1	14	40	39	GESELLSCHAFT	EINHEIT		0		-1	-1
44	2	15	1	6	MANDANT	RECHT	ANKLAGE	0		4249.2	6481
44	2	15	2	18	ERNÄHRUNG	EIWEIß		0		-1	-1
44	2	15	3	7	DONNER	BLITZ	BLITZ	1		1698.3	3370
44	2	15	4	40	BEARBEITUNG	HONORAR		0		-1	-1
44	2	15	5	36	INFORMATIK	PROGRAMMIERUNG	PROGRAMMIEREN	0		4800.8	8626
44	2	15	6	39	DESSERT	HONIG		0		-1	-1
44	2	15	7	37	BEFRAGUNG	MEHRHEIT	INTERVIEW	0		2172.2	4919
44	2	15	8	20	REGENBOGEN	FARBE	SONNE	0		1710.5	4092
44	2	15	9	13	WANDEL	ZWISCHENZEIT	UMBRUCH	0		2174.4	3735
44	2	15	10	19	ARBEITER	EINKOMMEN		0		-1	-1
44	2	15	11	4	BRILLE	KRAWATTE		0		-1	-1
44	2	15	12	30	ERDBALL	WELTKARTE		0		-1	-1
44	2	15	13	9	SUBKULTUR	UNTERGRUND	UNTERGRUND	1		1359.8	3975
44	2	15	14	32	FORMEL	BERECHNUNG		0		-1	-1
44	2	15	15	17	KOOPERATION	MITHILFE		0		-1	-1
44	2	15	16	23	OPPOSITION	VERWEIGERUNG	ARGUMENT	0		5485.3	6933
44	2	15	17	16	SONNE	GRAD		0		-1	-1
44	2	15	18	35	GOTT	VEREHRUNG		0		-1	-1
44	2	15	19	33	TAGEBUCH	BIOGRAPHIE	BIOGRAPHIE	1		4727.2	7048
44	2	15	20	11	SCHÄTZUNG	SPEKULATION	WERT	0		5054.3	6670
44	2	15	21	1	PYRAMIDE	ARCHITEKTUR		0		-1	-1
44	2	15	22	15	TRITT	SOHLE		0		-1	-1
44	2	15	23	26	POLIZEI	EINSATZ		0		-1	-1
44	2	15	24	22	STROH	WALDBRAND	FLAMME	0		4182	6786
44	2	15	25	24	AKTEUR	DRAMATIK		0		-1	-1
44	2	15	26	28	BILD	FOTO		0		-1	-1
44	2	15	27	21	AUSEINANDERSETZUNG	ÜBERLEGUNG	KONFRONTATION	0		2661.9	5935
44	2	15	28	27	KUNST	ARTIST		0		-1	-1
44	2	15	29	12	TECHNIKER	INGENIEUR		0		-1	-1
44	2	15	30	14	REGIME	ZERSCHLAGUNG		0		-1	-1
44	2	15	31	5	STÜTZE	BEGLEITER		0		-1	-1
44	2	15	32	10	ZOO	BÄR		0		-1	-1
44	2	15	33	38	GEGNER	WAFFENSTILLSTAND		0		-1	-1
44	2	15	34	25	DRECK	VERUNREINIGUNG		0		-1	-1
44	2	15	35	29	INTERVENTION	STREIT		0		-1	-1
44	2	15	36	31	ERMITTLUNG	SCHULD		0		-1	-1
44	2	15	37	8	GELIEBTE	GEHEIMNIS	ZÄRTLICHKEIT	0		2975	6095
44	2	15	38	2	UNTERSCHRIFT	FORMULAR	ZUSTIMMUNG	0		5391.4	7640
44	2	15	39	34	PATRIOTISMUS	EXTREMISMUS	FLAGGE	0		2286.2	4030
44	2	15	40	3	VORSTAND	LEITER	LEITUNG	0		5335.4	7239
44	3	16	1	29	GERICHT	VERHANDLUNG	URTEIL	0		1302.1	2327
44	3	16	2	20	ANLAGE	RENDITE	WERT	0		4479.5	7279
44	3	16	3	2	GEFAHR	HAI	BEDROHUNG	0		6423.3	8743
44	3	16	4	40	VIRUS	ERREGER	INFEKTION	0		1439.5	4615
44	3	16	5	28	BOOT	MATROSE		0		-1	-1
44	3	16	6	4	UNRECHT	BENACHTEILIGUNG		0		-1	-1
44	3	16	7	30	AUSKUNFT	PROPAGANDA	ABRUF	0		8711.5	15711
44	3	16	8	32	BAUER	FARM		0		-1	-1
44	3	16	9	22	DIREKTION	BESCHLUSS	ROUTE	0		5127.5	6271
44	3	16	10	23	BOSS	HEMD	HEMD	1		3575.5	6394
44	3	16	11	9	SCHNITT	FILM	STAB	0		3020.5	4300
44	3	16	12	25	CHARAKTER	OFFENHEIT		0		-1	-1
44	3	16	13	37	MÖRDER	SÜNDE		0		-1	-1
44	3	16	14	3	SEE	WASSER	ZIMMER	0		15482.3	17674
44	3	16	15	26	PUBLIKUM	ZUSCHAUER	ZUSCHAUER	1		5407.3	6751
44	3	16	16	34	STUDENT	KLAUSUR		0		-1	-1
44	3	16	17	5	NATION	EINIGKEIT	VOLK	0		3862.4	4854
44	3	16	18	17	JUSTIZ	GLAUBWÜRDIGKEIT		0		-1	-1
44	3	16	19	31	EXEKUTION	ERSCHIEßUNG		0		-1	-1
44	3	16	20	8	BEFUGNIS	ERMÄCHTIGUNG		0		-1	-1
44	3	16	21	1	BEHÖRDE	KÜNDIGUNG		0		-1	-1
44	3	16	22	14	KOCH	OFEN	RESTAURANT	0		4542.5	6334
44	3	16	23	19	AFFÄRE	PARTNERSCHAFT	GEHEIMNIS	0		1991.5	4103
44	3	16	24	16	BIRKE	LAUB	RINDE	0		1502.3	2350
44	3	16	25	38	PRIESTER	KATHEDRALE	KATHEDRALE	1		3679.4	5911
44	3	16	26	39	FLIRT	ROMANTIK		0		-1	-1
44	3	16	27	15	VISUM	TOURISMUS		0		-1	-1
44	3	16	28	6	BEVÖLKERUNG	MASSE		0		-1	-1
44	3	16	29	27	ROUTE	HEIMWEG	WEGBESCHREIBUNG	0		7047.4	12319
44	3	16	30	7	KOMMENTAR	PRESSE		0		-1	-1
44	3	16	31	11	PHASE	STADIUM		0		-1	-1
44	3	16	32	12	KAPITALISMUS	KOMMUNISMUS		0		-1	-1
44	3	16	33	13	JOURNALIST	PRESSEFREIHEIT		0		-1	-1
44	3	16	34	24	MODE	HOSE	ROCK	0		13711.2	14560
44	3	16	35	33	VERGÜTUNG	GELD	HONORAR	0		4270.4	5949
44	3	16	36	36	BOMBE	TERRORIST		0		-1	-1
44	3	16	37	10	FLÄCHE	ZENTRUM		0		-1	-1
44	3	16	38	35	FREUDE	LUST		0		-1	-1
44	3	16	39	18	ASSISTENT	PROFESSION		0		-1	-1
44	3	16	40	21	RANG	HIERARCHIE		0		-1	-1
44	4	1	1	30	BEGRIFF	BEDEUTUNG	DEFINITION	0		5442.5	8541
44	4	1	2	37	ANEKDOTE	WITZ		0		-1	-1
44	4	1	3	19	ERDE	STEIN	BALL	0		4031.5	5159
44	4	1	4	31	NÄSSE	GEWITTER		0		-1	-1
44	4	1	5	32	EINGEBUNG	IDEE	IDEE	1		2538.1	5759
44	4	1	6	4	STURM	WINDHAUCH	GEWITTER	0		2743.5	4863
44	4	1	7	22	LÖSUNG	PROBLEM		0		-1	-1
44	4	1	8	7	ZEITUNG	DRUCK	NACHRICHT	0		3071.6	4895
44	4	1	9	38	FÄHIGKEIT	VERANLAGUNG		0		-1	-1
44	4	1	10	28	URHEBER	KAUSALITÄT		0		-1	-1
44	4	1	11	14	STERN	WEIHNACHTEN		0		-1	-1
44	4	1	12	35	FIGUR	BRETT		0		-1	-1
44	4	1	13	20	INFORMATION	INHALT		0		-1	-1
44	4	1	14	13	KUGEL	QUADRAT	BALL	0		3999.7	5015
44	4	1	15	1	PELZ	FUCHS	MANTEL	0		1583.5	2703
44	4	1	16	16	VOGEL	KATZE		0		-1	-1
44	4	1	17	39	SCHAMGEFÜHL	KÖRPER		0		-1	-1
44	4	1	18	9	FORM	KREIS		0		-1	-1
44	4	1	19	26	SKLAVE	KÖNIG		0		-1	-1
44	4	1	20	11	GEHIRN	BEWUSSTSEIN		0		-1	-1
44	4	1	21	6	CHAOS	STRUKTUR	UNORDNUNG	0		4460.7	6892
44	4	1	22	36	RÜCKSCHRITT	VERGANGENHEIT		0		-1	-1
44	4	1	23	15	BECHER	KAFFEE		0		-1	-1
44	4	1	24	5	BERUF	ANERKENNUNG		0		-1	-1
44	4	1	25	12	NUTZEN	KOSTEN		0		-1	-1
44	4	1	26	18	TRINKSPRUCH	SPRICHWORT		0		-1	-1
44	4	1	27	8	BARGELD	WERT		0		-1	-1
44	4	1	28	33	RÜSTUNG	ANGRIFF		0		-1	-1
44	4	1	29	23	SÄNGER	KÜNSTLER		0		-1	-1
44	4	1	30	40	PUPPE	KIND	KIND	1		3610.6	4591
44	4	1	31	3	STILLE	EINSAMKEIT		0		-1	-1
44	4	1	32	25	SPASS	FEIER		0		-1	-1
44	4	1	33	2	MASCHINE	APPARAT	ARBEIT	0		9766.5	11230
44	4	1	34	17	STAUB	SAUBERKEIT		0		-1	-1
44	4	1	35	34	EMPFEHLUNG	RAT		0		-1	-1
44	4	1	36	24	BEDÜRFNIS	WERBUNG	WUNSCH	0		3711.7	5401
44	4	1	37	27	GRUNDRECHT	VERFASSUNG	GESETZ	0		3316.2	5669
44	4	1	38	21	DEMOKRATIE	SYSTEM	VOLK	0		17479.5	19335
44	4	1	39	29	MANGEL	VERZICHT	NOT	0		3246.3	4123
44	4	1	40	10	ABSPRACHE	VERTRAG		0		-1	-1
44	5	2	1	9	GESPENST	ERSCHEINUNG	GEIST	0		2039.6	2934
44	5	2	2	6	ZUWACHS	FORTSCHRITT	KIND	0		1680.8	2624
44	5	2	3	35	ANFORDERUNG	SCHWIERIGKEIT		0		-1	-1
44	5	2	4	29	TAL	WIESE	FLUSS	0		3973.6	5402
44	5	2	5	32	TRAUM	WIRKLICHKEIT	DEUTUNG	0		1358.8	3918
44	5	2	6	20	BEGRÜSSUNG	FREUNDLICHKEIT	UMARMUNG	0		2255.8	3831
44	5	2	7	23	BUNGALOW	SIEDLUNG		0		-1	-1
44	5	2	8	18	SCHMETTERLING	BLÜTE		0		-1	-1
44	5	2	9	30	SPRACHE	AKUSTIK		0		-1	-1
44	5	2	10	5	FREUND	VERTRAUEN		0		-1	-1
44	5	2	11	17	VERSCHLEIERUNG	KOPFTUCH	KOPFTUCH	1		6415.7	8639
44	5	2	12	33	ERLÖSUNG	HIMMELREICH	CHRIST	0		4527.7	5775
44	5	2	13	27	SCHICKSAL	IRONIE		0		-1	-1
44	5	2	14	22	MACHT	HERRSCHER		0		-1	-1
44	5	2	15	2	MALER	PIANIST		0		-1	-1
44	5	2	16	26	FRAGE	EINWAND		0		-1	-1
44	5	2	17	28	UHR	KIRCHE		0		-1	-1
44	5	2	18	25	DISZIPLIN	GEHORSAM		0		-1	-1
44	5	2	19	15	SEEGANG	DAMPFER		0		-1	-1
44	5	2	20	24	GNADE	BARMHERZIGKEIT	BARMHERZIGKEIT	1		3642.8	7202
44	5	2	21	3	VERLUST	ABNAHME	TRAUER	0		3039.7	4327
44	5	2	22	12	KOMÖDIE	DRAMA		0		-1	-1
44	5	2	23	13	TIER	FROSCH		0		-1	-1
44	5	2	24	37	DÄMMERUNG	MORGENGRAUEN	MORGENGRAUEN	1		3293.7	5988
44	5	2	25	21	ANSTAND	SITTE		0		-1	-1
44	5	2	26	16	KRITERIUM	AUSWAHL		0		-1	-1
44	5	2	27	40	POSTKUTSCHE	PFERD	PFERD	1		2507.2	5367
44	5	2	28	19	GEISEL	GEFANGENER		0		-1	-1
44	5	2	29	10	ILLUSION	WAHRNEHMUNG	EINBILDUNG	0		2052.7	4269
44	5	2	30	8	BERG	HÜTTE	SEE	0		3238.7	4086
44	5	2	31	39	FASS	KELLER		0		-1	-1
44	5	2	32	11	EHE	VERLOBUNG		0		-1	-1
44	5	2	33	38	NEFFE	GROSSMUTTER		0		-1	-1
44	5	2	34	4	KRITIK	ZWEIFEL		0		-1	-1
44	5	2	35	1	BLICK	PERSPEKTIVE		0		-1	-1
44	5	2	36	7	GRAS	VIEH		0		-1	-1
44	5	2	37	36	AUSWERTUNG	ERGEBNIS	ERGEBNIS	1		3783.7	5555
44	5	2	38	14	HAUT	BLUT		0		-1	-1
44	5	2	39	31	HÄRTE	KRAFT		0		-1	-1
44	5	2	40	34	PRÜFUNG	MISSERFOLG		0		-1	-1
44	6	3	1	4	STUHL	SESSEL	TISCH	0		4624	6084
44	6	3	2	5	INDUSTRIE	BRANCHE	FABRIK	0		1635	4115
44	6	3	3	40	PLAN	GROSSSTADT		0		-1	-1
44	6	3	4	30	TAT	ABSICHT	ABSICHT	1		1280.6	3676
44	6	3	5	29	PUDDING	SÜSSIGKEITEN	SÜSS	0		6863.5	15040
44	6	3	6	9	ANSICHT	MEINUNG	MEINUNG	1		1775.5	2867
44	6	3	7	6	BESITZ	ANTEIL		0		-1	-1
44	6	3	8	26	BEWEIS	TATSACHE	NACHWEIS	0		10111.9	16935
44	6	3	9	8	MEINEID	EHRENHAFTIGKEIT		0		-1	-1
44	6	3	10	27	ALKOHOL	OPIUM	WEIN	0		5130.6	5915
44	6	3	11	21	STOLZ	RUHM		0		-1	-1
44	6	3	12	3	TÄUSCHUNG	ECHTHEIT	ILLUSION	0		1942.7	6810
44	6	3	13	24	RICHTER	GERECHTIGKEIT	URTEIL	0		1892.8	3189
44	6	3	14	2	VULKAN	EXPLOSION	AUSBRUCH	0		1495.8	2976
44	6	3	15	14	FORDERUNG	GEHALT	WUNSCH	0		3536	5408
44	6	3	16	16	GEBÄUDE	HOTEL		0		-1	-1
44	6	3	17	33	AUTO	PRESTIGE		0		-1	-1
44	6	3	18	10	LEIDENSCHAFT	KUSS	ORGASMUS	0		5288	7473
44	6	3	19	17	GEIST	FLASCHE		0		-1	-1
44	6	3	20	12	DAMPF	LOKOMOTIVE		0		-1	-1
44	6	3	21	7	NORM	MORAL	STANDARD	0		4927.8	6936
44	6	3	22	11	APFEL	PFIRSICH		0		-1	-1
44	6	3	23	32	CHANCE	BEGEGNUNG	VERSUCH	0		6127.8	9096
44	6	3	24	35	PROFIL	Querschnitt		0		-1	-1
44	6	3	25	15	PAPIER	BRIEF		0		-1	-1
44	6	3	26	22	ZEIT	URSPRUNG		0		-1	-1
44	6	3	27	23	ARMUT	ELEND		0		9432	11227
44	6	3	28	28	SEGEN	SCHÖPFER		0		-1	-1
44	6	3	29	19	GESUNDHEIT	IMPFUNG	MEDIZIN	0		4222	9974
44	6	3	30	38	DEFINITION	KONZEPT	BEGRIFF	0		15807.8	17112
44	6	3	31	25	ZWIELICHT	UNTERWELT	ZWEIFEL	0		2311.8	3608
44	6	3	32	18	GEDÄCHTNIS	ELEFANT		0		-1	-1
44	6	3	33	39	GESCHREI	PANIK	PANIK	1		1662.4	3402
44	6	3	34	37	WOLLE	KLEIDUNG		0		-1	-1
44	6	3	35	36	JUNGE	MÄDCHEN		0		-1	-1
44	6	3	36	1	GIFT	MORD		0		-1	-1
44	6	3	37	20	LARVE	RAUPE	RAUPE	1		1889.2	2927
44	6	3	38	13	HELDENMUT	TAPFERKEIT		0		-1	-1
44	6	3	39	34	ERDGESCHOSS	DACHBODEN	KELLER	0		3823.1	5205
44	6	3	40	31	VERGLEICH	GLEICHNIS	UNTERSCHIED	0		5770	8362
44	7	4	1	17	KLIPPE	ABGRUND	STEIL	0		3450	4530
44	7	4	2	30	MUSIKER	AKKORDEON		0		-1	-1
44	7	4	3	13	NAGEL	METALL	PLAKAT	0		4736	5840
44	7	4	4	37	ANGST	SCHLANGE	SCHREI	0		2240.1	3848
44	7	4	5	20	ANDEUTUNG	VERDACHT		0		-1	-1
44	7	4	6	36	POLIZIST	WACHE		0		-1	-1
44	7	4	7	29	ANFÜHRER	CHEF		0		-1	-1
44	7	4	8	39	GESCHICHTE	ENTWICKLUNG	VERGANGENHEIT	0		2121.1	5505
44	7	4	9	12	THEORIE	AUSNAHME	PRAXIS	0		5119.1	6653
44	7	4	10	26	DICKICHT	WALD	GEBÜSCH	0		2609.1	7905
44	7	4	11	10	ZIEL	RICHTUNG	WEG	0		4663	5143
44	7	4	12	34	SCHLEMMER	LECKERBISSEN		0		-1	-1
44	7	4	13	24	LABYRINTH	SUCHE	SUCHE	1		6047	12356
44	7	4	14	25	BETTLER	UNGLÜCK	ARMUT	0		1571.1	2611
44	7	4	15	8	GLÜCK	ZUFALL		0		-1	-1
44	7	4	16	22	ZIMMER	ECKE	FENSTER	0		4467	7220
44	7	4	17	3	SALAT	GARTEN		0		-1	-1
44	7	4	18	18	BESESSENHEIT	TEUFEL	OBSESSION	0		4270	7383
44	7	4	19	2	SCHÜLER	DOZENT	BUCH	0		18791	20001
44	7	4	20	5	MÖNCH	NONNE	VERZICHT	0		4173	10078
44	7	4	21	38	SAUERSTOFF	LUFT	LUFT	1		2398	6654
44	7	4	22	1	GRUPPE	VERSAMMLUNG		0		-1	-1
44	7	4	23	4	ANGEBOT	MARKT	NACHFRAGE	0		3550.8	5483
44	7	4	24	16	ERFORSCHUNG	PATENT	INTERESSE	0		5111.1	7671
44	7	4	25	31	MERKMAL	DETAIL	KENNZEICHEN	0		7388.9	11164
44	7	4	26	35	FAHNE	EROBERUNG	PATRIOT	0		3682.1	6289
44	7	4	27	6	STIRN	KINN	KINN	1		1480.1	2872
44	7	4	28	14	ERGÄNZUNG	ZUSATZ		0		-1	-1
44	7	4	29	40	GENUSS	ZIGARRE	KAFFEE	0		4600.1	6520
44	7	4	30	33	BEGABUNG	VERERBUNG	TALENT	0		1846.5	5351
44	7	4	31	7	HIMMEL	FIRMAMENT	ERLÖSUNG	0		9423.1	12346
44	7	4	32	15	MOOR	SUMPF	SUMPF	1		2372	5389
44	7	4	33	23	GEDICHT	LIEBE	LIEBE	1		2110	3079
44	7	4	34	21	DIAMANT	GOLD	RING	0		2854.1	4110
44	7	4	35	27	VERRAT	TREUE		0		-1	-1
44	7	4	36	28	GÖTTIN	GEBET		0		-1	-1
44	7	4	37	11	AUFGABE	ERLEDIGUNG	LÖSUNG	0		4164.3	5591
44	7	4	38	9	LAUNE	HUMOR		0		-1	-1
44	7	4	39	32	DIENER	HALTUNG		0		-1	-1
44	7	4	40	19	BETRAG	WECHSEL	SUMME	0		3650.1	7370
44	8	5	1	25	SPORT	SCHWEISS	WETTKAMPF	0		3378.3	4994
44	8	5	2	29	PINSEL	LEINWAND	FARBE	0		1948.7	2839
44	8	5	3	36	STRASSE	TEER		0		-1	-1
44	8	5	4	20	RIESE	SCHRITT	ZWERG	0		1596.1	2844
44	8	5	5	19	SCHULE	HOLZ	LEHRER	0		1783.1	3093
44	8	5	6	37	WEBER	KAMM		0		-1	-1
44	8	5	7	39	VERLETZUNG	SCHORF		0		-1	-1
44	8	5	8	13	GESICHT	MASKE		0		-1	-1
44	8	5	9	17	SCHIFF	DOCK		0		-1	-1
44	8	5	10	15	TROPEN	AMAZONAS		0		-1	-1
44	8	5	11	9	KAUFHAUS	SCHAUFENSTER		0		-1	-1
44	8	5	12	16	REISE	KONTINENT	URLAUB	0		6863.3	8167
44	8	5	13	22	NATUR	PFLANZE	WILDERNIS	0		3311.3	6151
44	8	5	14	30	HEER	INFANTERIE	GENERAL	0		2911.3	9727
44	8	5	15	11	MÖBEL	LEHNE	SOFA	0		5072.5	6423
44	8	5	16	2	GELENK	KEULE	OPERATION	0		6559.3	9578
44	8	5	17	23	ZÜGEL	WENDE	PFERD	0		2244.2	4805
44	8	5	18	32	FABRIK	PRODUKTION	PRODUKTION	1		3986.9	6903
44	8	5	19	21	BÜNDNIS	PAKT	PAKT	1		1861.2	4271
44	8	5	20	28	STIFT	KAPPE	TINTE	0		4631.3	5791
44	8	5	21	24	INFEKTION	SCHMERZEN	VIRUS	0		6007.1	8336
44	8	5	22	40	FLOTTE	DECK	BOOT	0		4420.8	9167
44	8	5	23	38	FAHRZEUG	KETTE	MASCHINE	0		2983.1	5072
44	8	5	24	6	GLAUBE	BIBEL	RELIGION	0		4415.3	5975
44	8	5	25	1	KRUG	BIER	WASSER	0		1567.1	2994
44	8	5	26	3	BRÜCKE	SAN FRANCISCO		0		-1	-1
44	8	5	27	5	ORCHESTER	KONZERT		0		-1	-1
44	8	5	28	18	BAHNHOF	KIOSK		0		-1	-1
44	8	5	29	4	MAUER	BRÜSTUNG	GRENZE	0		2271.1	5044
44	8	5	30	35	GETREIDE	DINKEL	FELD	0		3194.3	4274
44	8	5	31	10	INSTRUMENT	OBOE	MUSI	0		19063.3	20004
44	8	5	32	14	ANGABE	ZEUGE	INFORMATION	0		27.3	10371
44	8	5	33	12	FLOCKEN	SCHNEE	SCHNEE	1		4151.3	5759
44	8	5	34	34	EREIGNIS	FEST		0		-1	-1
44	8	5	35	7	AUFSTAND	REBELLION	REBELLION	1		1605	3832
44	8	5	36	8	HEFT	NOTE		0		-1	-1
44	8	5	37	33	REPTIL	ECHSE	FROSCH	0		1589.5	7908
44	8	5	38	26	FAHRRAD	PEDAL		0		-1	-1
44	8	5	39	31	AUFTRAG	ARBEIT	MISSION	0		2694.2	4182
44	8	5	40	27	SCHAUSPIEL	BÜHNE		0		-1	-1
								44
