## Supplementary material for "Vast amounts of encoded items nullify but do not reverse the effect of sleep on declarative memory": Dataset: PAL_44_1_3.xlsx

### Sheet: Tabelle1
VP_Nr	Block	VersioN	counter	pair_code	cue	correct_answer	answer		accuracy	reactiontime1	reactiontime2
44	1	14	1	16	FREUNDSCHAFT	GEFÄHRTE	LOYALITÄT	0		4514.6	6399
44	1	14	2	22	AUTOR	ERFINDUNG	IDEE	0		1943.3	2793
44	1	14	3	11	PRÄDIKAT	PRIMA	PRIMA	1		1189.3	1889
44	1	14	4	26	RASSE	NATIONALIST	NATIONALIST	1		2108.1	4740
44	1	14	5	21	UNABHÄNGIGKEIT	SELBSTBESTIMMUNG	FREIHEIT	0		3491.6	4662
44	1	14	6	5	GANG	TOR	ANFÜHRER	0		2831.1	4711
44	1	14	7	37	PARLAMENT	KANZLER	KANZLER	1		1086.2	2225
44	1	14	8	24	VATER	VORBILD		0		-1	-1
44	1	14	9	3	IDIOT	UNSINN	UNSINN	1		1055.1	2231
44	1	14	10	35	LIST	NAZI	NAZI	1		2055.1	2809
44	1	14	11	28	SCHLÄGER	KRIMINALITÄT		0		-1	-1
44	1	14	12	32	SCHLUSSFOLGERUNG	KONSEQUENZ	KONSEQUENZ	1		1314.8	4549
44	1	14	13	40	LEBER	ORGAN		0		-1	-1
44	1	14	14	8	EXPERIMENT	UNTERSUCHUNG	BEOBACHTUNG	0		2071.3	7441
44	1	14	15	1	GEMEINSCHAFT	ZUSAMMENARBEIT	VOLK	0		3957.3	4679
44	1	14	16	23	FLÜCHTLING	ASYL	ASYL	1		102110000000001	2085
44	1	14	17	14	WANGE	CHRIST	KINN	0		1191.3	2143
44	1	14	18	31	TOD	NOTWEHR		0		-1	-1
44	1	14	19	34	NACHBARSCHAFT	HECKE	HECKE	1		1717.8	3007
44	1	14	20	39	GESELLSCHAFT	EINHEIT	GEMEINSAM	0		6215.3	7431
44	1	14	21	13	URLAUB	AUSFALL		0		-1	-1
44	1	14	22	19	MINIMUM	NOTWENDIGKEIT	NOTWENDIGKEIT	1		5471.3	8919
44	1	14	23	20	ERKLÄRUNG	WISSENSCHAFT		0		-1	-1
44	1	14	24	33	KNOBLAUCH	VAMPIR	VAMPIR	1		1943.3	3079
44	1	14	25	38	ZELT	ZIRKUS	URLAUB	0		200710000000001	3456
44	1	14	26	30	DIAKONIE	VERSORGUNG	PFLEGE	0		6319.3	7407
44	1	14	27	29	FAUST	GEWALT	GEWALT	1		124639999999999	2599
44	1	14	28	6	LIMIT	MAXIMUM	MAXIMUM	1		1095.3	2651
44	1	14	29	4	INFLATION	ENTWERTUNG	ENTWERTUNG	1		130960000000001	3307
44	1	14	30	2	SOLO	MUSIKINSTRUMENT	MUSIKINSTRUMENT	1		1270.5	3655
44	1	14	31	15	LAMM	MITTAGESSEN	ABENDESSEN	0		281529999999999	4271
44	1	14	32	36	SÄUFER	WIRT	WIRT	1		131910000000001	1967
44	1	14	33	7	VORBEREITUNG	VERÖFFENTLICHUNG		0		-1	-1
44	1	14	34	10	SCHMUGGEL	IMPORT	DROGEN	0		271929999999999	3913
44	1	14	35	17	TECHNOLOGIE	GEHIRNWÄSCHE	ARBEIT	0		279320000000001	3609
44	1	14	36	25	FRIEDEN	ALLIANZ	TAUBE	0		173129999999999	2403
44	1	14	37	12	UNHEIL	ALPTRAUM	GEFAHR	0		536710000000001	6463
44	1	14	38	27	HINDERUNG	SIEGEL		0		-1	-1
44	1	14	39	9	INTENSIVSTATION	KRANKENHAUS	KRANKENHAUS	1		116510000000001	2573
44	1	14	40	18	KONFRONTATION	RACHE	STREIT	0		827110000000001	9445
44	2	15	1	2	UNTERSCHRIFT	FORMULAR	HANDSCHRIFT	0		375180000000005	5699
44	2	15	2	12	TECHNIKER	INGENIEUR		0		-1	-1
44	2	15	3	7	DONNER	BLITZ	BLITZ	1		114139999999991	2589
44	2	15	4	18	ERNÄHRUNG	EIWEIß	ESSEN	0		326330000000005	4239
44	2	15	5	22	STROH	WALDBRAND	FLAMME	0		191130000000005	4383
44	2	15	6	15	TRITT	SOHLE		0		-1	-1
44	2	15	7	9	SUBKULTUR	UNTERGRUND	UNTERGRUND	1		104330000000005	2995
44	2	15	8	29	INTERVENTION	STREIT	EINGRIFF	0		235930000000005	3839
44	2	15	9	30	ERDBALL	WELTKARTE	FLACH	0		145539999999991	2883
44	2	15	10	5	STÜTZE	BEGLEITER		0		-1	-1
44	2	15	11	40	BEARBEITUNG	HONORAR		0		-1	-1
44	2	15	12	4	BRILLE	KRAWATTE		0		-1	-1
44	2	15	13	16	SONNE	GRAD	REGEN	0		11715.8	18471
44	2	15	14	10	ZOO	BÄR	PARK	0		185539999999991	3997
44	2	15	15	20	REGENBOGEN	FARBE	SONNENSCHEIN	0		179189999999991	4369
44	2	15	16	34	PATRIOTISMUS	EXTREMISMUS	FLAGGE	0		350989999999991	5159
44	2	15	17	14	REGIME	ZERSCHLAGUNG		0		-1	-1
44	2	15	18	21	AUSEINANDERSETZUNG	ÜBERLEGUNG	KONFLIKT	0		235139999999991	4055
44	2	15	19	32	FORMEL	BERECHNUNG		0		-1	-1
44	2	15	20	11	SCHÄTZUNG	SPEKULATION	WERT	0		215030000000005	2959
44	2	15	21	39	DESSERT	HONIG	SÜSS	0		2281.5	3229
44	2	15	22	26	POLIZEI	EINSATZ	'	0		590939999999991	9869
44	2	15	23	19	ARBEITER	EINKOMMEN		0		-1	-1
44	2	15	24	1	PYRAMIDE	ARCHITEKTUR	ÄGYPTEN	0		604439999999991	11903
44	2	15	25	27	KUNST	ARTIST		0		-1	-1
44	2	15	26	6	MANDANT	RECHT	KLÄGER	0		141530000000005	3010
44	2	15	27	13	WANDEL	ZWISCHENZEIT		0		-1	-1
44	2	15	28	17	KOOPERATION	MITHILFE	ZUSAMMENARBEIT	0		1875.5	4207
44	2	15	29	35	GOTT	VEREHRUNG	JESUS	0		301539999999991	3871
44	2	15	30	23	OPPOSITION	VERWEIGERUNG	ARGUMENT	0		284730000000005	4423
44	2	15	31	38	GEGNER	WAFFENSTILLSTAND	ÄRGER	0		548730000000005	7223
44	2	15	32	36	INFORMATIK	PROGRAMMIERUNG	PROGRAMMIEREN	0		615939999999991	9391
44	2	15	33	24	AKTEUR	DRAMATIK		0		-1	-1
44	2	15	34	25	DRECK	VERUNREINIGUNG	SCHMUTZ	0		373530000000005	5255
44	2	15	35	8	GELIEBTE	GEHEIMNIS	ZÄRTLICHKEIT	0		326330000000005	12878
44	2	15	36	28	BILD	FOTO	PORTRÄT	0		516130000000005	7353
44	2	15	37	33	TAGEBUCH	BIOGRAPHIE	BIOGRAPHIE	1		2871.5	5127
44	2	15	38	3	VORSTAND	LEITER	LEITUNG	0		359930000000005	12767
44	2	15	39	31	ERMITTLUNG	SCHULD		0		-1	-1
44	2	15	40	37	BEFRAGUNG	MEHRHEIT	INTERVIEW	0		2125	3766
44	3	16	1	1	BEHÖRDE	KÜNDIGUNG	ERLAUBNIS	0		351260000000009	4949
44	3	16	2	20	ANLAGE	RENDITE	WERT	0		172239999999991	2489
44	3	16	3	25	CHARAKTER	OFFENHEIT	HERZ	0		432060000000009	5249
44	3	16	4	16	BIRKE	LAUB	RINDE	0		119960000000009	2049
44	3	16	5	19	AFFÄRE	PARTNERSCHAFT	KUSS	0		289239999999991	4252
44	3	16	6	2	GEFAHR	HAI		0		-1	-1
44	3	16	7	37	MÖRDER	SÜNDE	AXT	0		259939999999991	3768
44	3	16	8	18	ASSISTENT	PROFESSION	HILFE	0		184660000000009	3286
44	3	16	9	11	PHASE	STADIUM		0		-1	-1
44	3	16	10	31	EXEKUTION	ERSCHIEßUNG	ERSCHIESSUNG	1		180120000000019	3478
44	3	16	11	24	MODE	HOSE	TREND	0		587960000000009	7312
44	3	16	12	22	DIREKTION	BESCHLUSS	ROUTE	0		217289999999991	3106
44	3	16	13	21	RANG	HIERARCHIE		0		-1	-1
44	3	16	14	17	JUSTIZ	GLAUBWÜRDIGKEIT	RICHTER	0		307960000000009	4471
44	3	16	15	28	BOOT	MATROSE	RUDER	0		322239999999991	4470
44	3	16	16	30	AUSKUNFT	PROPAGANDA	HILFE	0		209460000000009	3023
44	3	16	17	40	VIRUS	ERREGER	INFEKTION	0		111689999999991	2975
44	3	16	18	7	KOMMENTAR	PRESSE		0		-1	-1
44	3	16	19	3	SEE	WASSER	HAUS	0		224370000000019	5598
44	3	16	20	39	FLIRT	ROMANTIK	AFFÄRE	0		567139999999991	7167
44	3	16	21	13	JOURNALIST	PRESSEFREIHEIT	PRESSE	0		6511.5	8562
44	3	16	22	10	FLÄCHE	ZENTRUM		0		-1	-1
44	3	16	23	4	UNRECHT	BENACHTEILIGUNG		0		-1	-1
44	3	16	24	26	PUBLIKUM	ZUSCHAUER	AUDIENZ	0		3423.5	5439
44	3	16	25	9	SCHNITT	FILM	SCHERE	0		297010000000009	3946
44	3	16	26	36	BOMBE	TERRORIST		0		-1	-1
44	3	16	27	23	BOSS	HEMD	HEMD	1		102389999999991	1599
44	3	16	28	32	BAUER	FARM		0		-1	-1
44	3	16	29	12	KAPITALISMUS	KOMMUNISMUS	KONSUM	0		160310000000009	2839
44	3	16	30	5	NATION	EINIGKEIT	VOLK	0		236220000000019	3199
44	3	16	31	33	VERGÜTUNG	GELD	HONORAR	0		1239.5	2511
44	3	16	32	35	FREUDE	LUST		0		-1	-1
44	3	16	33	27	ROUTE	HEIMWEG	HEIMWEG	0		240260000000009	4189
44	3	16	34	29	GERICHT	VERHANDLUNG	URTEIL	0		1881.5	3149
44	3	16	35	38	PRIESTER	KATHEDRALE	KATHEDRALE	1		2622.5	4389
44	3	16	36	6	BEVÖLKERUNG	MASSE	GEMEINDE	0		290029999999981	5320
44	3	16	37	14	KOCH	OFEN	RESTAURANT	0		2880	4367
44	3	16	38	34	STUDENT	KLAUSUR		0		-1	-1
44	3	16	39	15	VISUM	TOURISMUS	EINREISE	0		302360000000009	4055
44	3	16	40	8	BEFUGNIS	ERMÄCHTIGUNG		0		-1	-1
44	4	1	1	30	BEGRIFF	BEDEUTUNG	DEFINTION	0		1439.5	2829
44	4	1	2	2	MASCHINE	APPARAT	AUTO	0		1473	5498
44	4	1	3	31	NÄSSE	GEWITTER	REGEN	0		232770000000019	3113
44	4	1	4	23	SÄNGER	KÜNSTLER	MIKROPHON	0		175720000000019	6478
44	4	1	5	35	FIGUR	BRETT	KUNST	0		359379999999981	4291
44	4	1	6	33	RÜSTUNG	ANGRIFF	ARMEE	0		332460000000009	4060
44	4	1	7	40	PUPPE	KIND	KIND	1		156079999999981	2190
44	4	1	8	39	SCHAMGEFÜHL	KÖRPER		0		-1	-1
44	4	1	9	38	FÄHIGKEIT	VERANLAGUNG	TALENT	0		460779999999981	6759
44	4	1	10	11	GEHIRN	BEWUSSTSEIN		0		-1	-1
44	4	1	11	20	INFORMATION	INHALT	AUSKUNFT	0		138960000000009	2809
44	4	1	12	28	URHEBER	KAUSALITÄT	IDEE	0		219239999999991	3628
44	4	1	13	36	RÜCKSCHRITT	VERGANGENHEIT	DEGRESSION	0		211960000000009	4081
44	4	1	14	14	STERN	WEIHNACHTEN	MOND	0		332570000000019	3973
44	4	1	15	37	ANEKDOTE	WITZ	WITZ	1		1740	3287
44	4	1	16	4	STURM	WINDHAUCH		0		-1	-1
44	4	1	17	34	EMPFEHLUNG	RAT		0		-1	-1
44	4	1	18	29	MANGEL	VERZICHT	FEHLEN	0		352179999999981	10201
44	4	1	19	18	TRINKSPRUCH	SPRICHWORT		0		-1	-1
44	4	1	20	7	ZEITUNG	DRUCK	NACHRICHT	0		274979999999981	3981
44	4	1	21	19	ERDE	STEIN	BALL	0		191979999999981	3897
44	4	1	22	24	BEDÜRFNIS	WERBUNG	MANGEL	0		293379999999981	5349
44	4	1	23	22	LÖSUNG	PROBLEM	PROBLEM	1		671960000000009	7999
44	4	1	24	25	SPASS	FEIER		0		-1	-1
44	4	1	25	15	BECHER	KAFFEE	GETRÄNK	0		415179999999981	6335
44	4	1	26	3	STILLE	EINSAMKEIT		0		-1	-1
44	4	1	27	17	STAUB	SAUBERKEIT		0		-1	-1
44	4	1	28	8	BARGELD	WERT	TRINKGEL	0		230360000000009	3703
44	4	1	29	32	EINGEBUNG	IDEE	EINFALL	0		309289999999991	4377
44	4	1	30	26	SKLAVE	KÖNIG	DIENER	0		294170000000019	3861
44	4	1	31	13	KUGEL	QUADRAT	GLOBUS	0		663979999999981	7847
44	4	1	32	1	PELZ	FUCHS		0		-1	-1
44	4	1	33	9	FORM	KREIS		0		-1	-1
44	4	1	34	12	NUTZEN	KOSTEN	KOSTEN	1		239779999999981	4245
44	4	1	35	27	GRUNDRECHT	VERFASSUNG	GESETZ	0		325560000000009	4391
44	4	1	36	10	ABSPRACHE	VERTRAG	AUSMACHUNUG	0		191979999999981	3323
44	4	1	37	16	VOGEL	KATZE	WURM	0		508360000000009	6003
44	4	1	38	5	BERUF	ANERKENNUNG	TÄTIGKEIT	0		267979999999981	4335
44	4	1	39	21	DEMOKRATIE	SYSTEM	VOLK	0		171979999999981	2599
44	4	1	40	6	CHAOS	STRUKTUR	UNRUHE	0		309579999999981	4255
44	5	2	1	26	FRAGE	EINWAND	ANTWORT	0		229079999999981	6674
44	5	2	2	31	HÄRTE	KRAFT	DURCHGREIFEN	0		275979999999981	7295
44	5	2	3	10	ILLUSION	WAHRNEHMUNG	EINBILDUNG	0		1428	3247
44	5	2	4	29	TAL	WIESE	BACH	0		215179999999981	2727
44	5	2	5	17	VERSCHLEIERUNG	KOPFTUCH	KOPFTUCH	1		768609999999963	9563
44	5	2	6	16	KRITERIUM	AUSWAHL		0		-1	-1
44	5	2	7	18	SCHMETTERLING	BLÜTE	RAUPE	0		191179999999981	4279
44	5	2	8	5	FREUND	VERTRAUEN	LOYALITÄT	0		163059999999963	3607
44	5	2	9	14	HAUT	BLUT		0		-1	-1
44	5	2	10	12	KOMÖDIE	DRAMA	LACHEN	0		299190000000037	4264
44	5	2	11	8	BERG	HÜTTE	TAL	0		397579999999981	5184
44	5	2	12	25	DISZIPLIN	GEHORSAM	SELBSTKONTROLLE	0		230390000000037	6231
44	5	2	13	23	BUNGALOW	SIEDLUNG		0		-1	-1
44	5	2	14	1	BLICK	PERSPEKTIVE		0		-1	-1
44	5	2	15	35	ANFORDERUNG	SCHWIERIGKEIT	KRITERIUM	0		179009999999963	5464
44	5	2	16	3	VERLUST	ABNAHME	TRAUER	0		123979999999981	2219
44	5	2	17	28	UHR	KIRCHE	ZEIT	0		520390000000037	5859
44	5	2	18	4	KRITIK	ZWEIFEL		0		-1	-1
44	5	2	19	32	TRAUM	WIRKLICHKEIT	DEUTUNG	0		453979999999981	5669
44	5	2	20	9	GESPENST	ERSCHEINUNG		0		-1	-1
44	5	2	21	7	GRAS	VIEH	WIESE	0		727390000000037	8465
44	5	2	22	38	NEFFE	GROSSMUTTER		0		-1	-1
44	5	2	23	11	EHE	VERLOBUNG	RING	0		321579999999981	4584
44	5	2	24	37	DÄMMERUNG	MORGENGRAUEN	MORGENGRAUEN	1		189479999999981	3773
44	5	2	25	20	BEGRÜSSUNG	FREUNDLICHKEIT	UMARMUNG	0		140179999999981	2697
44	5	2	26	19	GEISEL	GEFANGENER	FLUCHT	0		371309999999963	4927
44	5	2	27	39	FASS	KELLER	WEIN	0		334920000000019	4247
44	5	2	28	34	PRÜFUNG	MISSERFOLG	HERAUSFORDERUNG	0		3342.5	9447
44	5	2	29	6	ZUWACHS	FORTSCHRITT	BABY	0		352790000000037	4328
44	5	2	30	13	TIER	FROSCH	STALL	0		581579999999981	6791
44	5	2	31	40	POSTKUTSCHE	PFERD	PFERD	1		1648	3519
44	5	2	32	33	ERLÖSUNG	HIMMELREICH	JESUS	0		666390000000037	7539
44	5	2	33	22	MACHT	HERRSCHER		0		-1	-1
44	5	2	34	27	SCHICKSAL	IRONIE		0		-1	-1
44	5	2	35	2	MALER	PIANIST	FARBE	0		167190000000037	3121
44	5	2	36	36	AUSWERTUNG	ERGEBNIS	ERGEBNIS	1		7270	8694
44	5	2	37	30	SPRACHE	AKUSTIK		0		-1	-1
44	5	2	38	15	SEEGANG	DAMPFER	WELLE	0		184229999999981	2600
44	5	2	39	24	GNADE	BARMHERZIGKEIT	BARMHERZIGKEIT	1		252579999999981	5455
44	5	2	40	21	ANSTAND	SITTE	SITTE	1		167179999999981	2536
44	6	3	1	22	ZEIT	URSPRUNG	UHR	0		355990000000037	4074
44	6	3	2	31	VERGLEICH	GLEICHNIS	UNTERSCHIED	0		239420000000019	5605
44	6	3	3	16	GEBÄUDE	HOTEL	HAUS	0		160009999999963	2232
44	6	3	4	33	AUTO	PRESTIGE	MASCHINE	0		267990000000037	6182
44	6	3	5	27	ALKOHOL	OPIUM		0		-1	-1
44	6	3	6	1	GIFT	MORD	INTOXIKATION	0		147209999999963	4138
44	6	3	7	38	DEFINITION	KONZEPT	BEGRIFF	0		172509999999963	2845
44	6	3	8	35	PROFIL	Querschnitt		0		-1	-1
44	6	3	9	8	MEINEID	EHRENHAFTIGKEIT	SCHWUR	0		165590000000037	2644
44	6	3	10	14	FORDERUNG	GEHALT	KRITERIUM	0		606709999999963	8659
44	6	3	11	6	BESITZ	ANTEIL	EIGENTUM	0		3846	5111
44	6	3	12	17	GEIST	FLASCHE		0		-1	-1
44	6	3	13	39	GESCHREI	PANIK	PANIK	1		116970000000019	2133
44	6	3	14	29	PUDDING	SÜSSIGKEITEN	SÜSS	0		2215	2956
44	6	3	15	26	BEWEIS	TATSACHE		0		-1	-1
44	6	3	16	32	CHANCE	BEGEGNUNG	MÖGLICHKEIT	0		199090000000037	4007
44	6	3	17	3	TÄUSCHUNG	ECHTHEIT	BETRUG	0		1893	3416
44	6	3	18	25	ZWIELICHT	UNTERWELT	ZWEIFEL	0		207970000000019	4666
44	6	3	19	40	PLAN	GROSSSTADT	VORGEHENSWEISE	0		618190000000037	10301
44	6	3	20	24	RICHTER	GERECHTIGKEIT	URTEIL	0		115190000000037	3024
44	6	3	21	9	ANSICHT	MEINUNG	MEINUNG	1		1431	2631
44	6	3	22	21	STOLZ	RUHM		0		-1	-1
44	6	3	23	15	PAPIER	BRIEF		0		-1	-1
44	6	3	24	13	HELDENMUT	TAPFERKEIT		0		-1	-1
44	6	3	25	2	VULKAN	EXPLOSION	ASCHE	0		2598	3296
44	6	3	26	18	GEDÄCHTNIS	ELEFANT	ARBEIT	0		295990000000037	3688
44	6	3	27	23	ARMUT	ELEND		0		-1	-1
44	6	3	28	11	APFEL	PFIRSICH	ORANGE	0		197490000000037	3279
44	6	3	29	28	SEGEN	SCHÖPFER	GNADE	0		1391	3248
44	6	3	30	19	GESUNDHEIT	IMPFUNG		0		-1	-1
44	6	3	31	10	LEIDENSCHAFT	KUSS	KUSS	1		357009999999963	4568
44	6	3	32	36	JUNGE	MÄDCHEN		0		-1	-1
44	6	3	33	37	WOLLE	KLEIDUNG	SCHAF	0		154409999999963	2240
44	6	3	34	5	INDUSTRIE	BRANCHE	FABRIK	0		267790000000037	3813
44	6	3	35	4	STUHL	SESSEL		0		-1	-1
44	6	3	36	34	ERDGESCHOSS	DACHBODEN	TREPPE	0		426279999999981	5231
44	6	3	37	7	NORM	MORAL	STANDARD	0		384790000000037	5756
44	6	3	38	12	DAMPF	LOKOMOTIVE		0		-1	-1
44	6	3	39	20	LARVE	RAUPE	RAUPE	1		143479999999981	2368
44	6	3	40	30	TAT	ABSICHT	ABSICHT	1		117829999999981	3006
44	7	4	1	2	SCHÜLER	DOZENT	BUCH	0		311009999999963	6767
44	7	4	2	20	ANDEUTUNG	VERDACHT	HINWEIS	0		226509999999963	3159
44	7	4	3	22	ZIMMER	ECKE	FENSTER	0		192220000000019	5569
44	7	4	4	9	LAUNE	HUMOR	GEMÜT	0		241479999999981	3431
44	7	4	5	28	GÖTTIN	GEBET	ANBETUNG	0		331840000000037	4457
44	7	4	6	10	ZIEL	RICHTUNG	WEG	0		1610.5	2069
44	7	4	7	6	STIRN	KINN	KINN	1		163390000000037	2409
44	7	4	8	31	MERKMAL	DETAIL	EIGENSCHAFT	0		272509999999963	4209
44	7	4	9	37	ANGST	SCHLANGE		0		-1	-1
44	7	4	10	26	DICKICHT	WALD	BUSCH	0		233870000000019	3055
44	7	4	11	16	ERFORSCHUNG	PATENT	NEUGIER	0		245509999999963	3455
44	7	4	12	29	ANFÜHRER	CHEF	GRUPPE	0		227390000000037	3279
44	7	4	13	18	BESESSENHEIT	TEUFEL	OBSESSION	0		163879999999981	4051
44	7	4	14	11	AUFGABE	ERLEDIGUNG		0		-1	-1
44	7	4	15	36	POLIZIST	WACHE	RECHT	0		775120000000019	8559
44	7	4	16	40	GENUSS	ZIGARRE	KAFFEE	0		100952000000002	11463
44	7	4	17	38	SAUERSTOFF	LUFT	LUFT	1		3364	4279
44	7	4	18	27	VERRAT	TREUE	BETRUG	0		202279999999981	2990
44	7	4	19	19	BETRAG	WECHSEL	ZAHL	0		357520000000019	4993
44	7	4	20	39	GESCHICHTE	ENTWICKLUNG	VERGANGENHEIT	0		440720000000019	9967
44	7	4	21	5	MÖNCH	NONNE	ABTEI	0		159920000000019	3543
44	7	4	22	1	GRUPPE	VERSAMMLUNG	GESPRÄCH	0		751909999999963	10334
44	7	4	23	30	MUSIKER	AKKORDEON	AUFTRITT	0		476020000000019	6736
44	7	4	24	8	GLÜCK	ZUFALL		0		-1	-1
44	7	4	25	17	KLIPPE	ABGRUND	ABHANG	0		1871	2823
44	7	4	26	24	LABYRINTH	SUCHE	SUCHE	1		144709999999963	2822
44	7	4	27	32	DIENER	HALTUNG	HERR	0		372070000000019	4497
44	7	4	28	33	BEGABUNG	VERERBUNG	TALENT	0		122320000000019	2343
44	7	4	29	35	FAHNE	EROBERUNG	PATRIOTISMUS	0		4534	7748
44	7	4	30	23	GEDICHT	LIEBE	LYRIK	0		944320000000019	11371
44	7	4	31	4	ANGEBOT	MARKT	NACHFRAGE	0		429509999999963	6911
44	7	4	32	15	MOOR	SUMPF	SUMPF	1		163129999999981	4055
44	7	4	33	21	DIAMANT	GOLD	ROHLING	0		205509999999963	6919
44	7	4	34	7	HIMMEL	FIRMAMENT	HÖLLE	0		141620000000019	3184
44	7	4	35	25	BETTLER	UNGLÜCK	STRASSE	0		555809999999963	7294
44	7	4	36	12	THEORIE	AUSNAHME		0		-1	-1
44	7	4	37	13	NAGEL	METALL	PLAKAT	0		295620000000019	5140
44	7	4	38	3	SALAT	GARTEN	STEAK	0		602309999999963	7978
44	7	4	39	14	ERGÄNZUNG	ZUSATZ		0		-1	-1
44	7	4	40	34	SCHLEMMER	LECKERBISSEN		0		-1	-1
44	8	5	1	32	FABRIK	PRODUKTION	INDUSTRIE	0		560140000000037	7657
44	8	5	2	18	BAHNHOF	KIOSK	GLEIS	0		277540000000037	3720
44	8	5	3	17	SCHIFF	DOCK	DECK	0		576490000000037	6654
44	8	5	4	26	FAHRRAD	PEDAL		0		-1	-1
44	8	5	5	3	BRÜCKE	SAN FRANCISCO		0		-1	-1
44	8	5	6	34	EREIGNIS	FEST		0		-1	-1
44	8	5	7	24	INFEKTION	SCHMERZEN	VIRUS	0		195140000000037	3855
44	8	5	8	29	PINSEL	LEINWAND	FARBE	0		214480000000075	2992
44	8	5	9	21	BÜNDNIS	PAKT	PAKT	1		148640000000037	2419
44	8	5	10	5	ORCHESTER	KONZERT	DIRIGENT	0		413040000000037	6394
44	8	5	11	33	REPTIL	ECHSE	ECHSE	1		125519999999925	2559
44	8	5	12	40	FLOTTE	DECK	BOOT	0		595140000000037	7087
44	8	5	13	16	REISE	KONTINENT	URLAUB	0		363140000000037	4743
44	8	5	14	1	KRUG	BIER	WEIN	0		155119999999925	2255
44	8	5	15	28	STIFT	KAPPE		0		-1	-1
44	8	5	16	35	GETREIDE	DINKEL		0		-1	-1
44	8	5	17	7	AUFSTAND	REBELLION	REBELLION	1		127140000000037	4502
44	8	5	18	22	NATUR	PFLANZE		0		-1	-1
44	8	5	19	4	MAUER	BRÜSTUNG	GRENZE	0		246219999999925	3598
44	8	5	20	25	SPORT	SCHWEISS		0		-1	-1
44	8	5	21	30	HEER	INFANTERIE	GENERAL	0		306819999999925	4239
44	8	5	22	36	STRASSE	TEER		0		-1	-1
44	8	5	23	11	MÖBEL	LEHNE	UMZUG	0		293219999999925	3989
44	8	5	24	10	INSTRUMENT	OBOE	KLAVIER	0		323040000000037	4470
44	8	5	25	39	VERLETZUNG	SCHORF		0		-1	-1
44	8	5	26	38	FAHRZEUG	KETTE	AUTO	0		199119999999925	2799
44	8	5	27	19	SCHULE	HOLZ	BUCH	0		2407.5	3407
44	8	5	28	12	FLOCKEN	SCHNEE	SCHNEE	1		120909999999963	2335
44	8	5	29	37	WEBER	KAMM		0		-1	-1
44	8	5	30	15	TROPEN	AMAZONAS		0		-1	-1
44	8	5	31	8	HEFT	NOTE		0		-1	-1
44	8	5	32	31	AUFTRAG	ARBEIT	AUFGABE	0		651940000000037	7783
44	8	5	33	20	RIESE	SCHRITT	ZWERG	0		195840000000037	2799
44	8	5	34	27	SCHAUSPIEL	BÜHNE	HANDLUNG	0		9865	12487
44	8	5	35	6	GLAUBE	BIBEL	RELIGION	0		186340000000037	10148
44	8	5	36	23	ZÜGEL	WENDE	PFERD	0		335130000000075	5949
44	8	5	37	2	GELENK	KEULE	RHEUMA	0		555009999999963	7479
44	8	5	38	14	ANGABE	ZEUGE	INFORMATION	0		519209999999963	6788
44	8	5	39	13	GESICHT	MASKE		0		-1	-1
44	8	5	40	9	KAUFHAUS	SCHAUFENSTER		0		-1	-1
								45
