## Supplementary material for "Vast amounts of encoded items nullify but do not reverse the effect of sleep on declarative memory": Dataset: PAL_44_2_2.xlsx

### Sheet: Sheet1
VP_Nr	Block	VersioN	counter	pair_code	cue	correct_answer	answer		accuracy	reactiontime1	reactiontime2
44	1	6	1	1	UFER	DAMM		0		-1	-1
44	1	6	2	4	WINTER	UNFALL		0		-1	-1
44	1	6	3	40	RADIO	STIMME	SENDER	0		2399.5	3503
44	1	6	4	39	LABOR	PIPETTE	PIPETTE	1		2407.7	4073
44	1	6	5	35	KÜSTE	DÜNE	LEUCHTTURM	0		2853.5	5119
44	1	6	6	34	MUSKEL	SEHNE	SEHNE	1		1029.5	2309
44	1	6	7	33	LADEN	REKLAME	INHABER	0		5031.7	7719
44	1	6	8	38	FISCH	SCHUPPEN		0		-1	-1
44	1	6	9	12	ZEUS	HADES	HADES	1		1321.3	2715
44	1	6	10	31	ORKAN	WIRBEL		0		-1	-1
44	1	6	11	18	KAMPF	SIEG		0		-1	-1
44	1	6	12	17	REVOLVER	KALIBER	KALIBER	1		1903.5	3463
44	1	6	13	7	TONNE	REGEN		0		-1	-1
44	1	6	14	10	TANNE	RINDE	FICHTE	0		2751.7	4313
44	1	6	15	25	AQUARELL	GALERIE		0		-1	-1
44	1	6	16	28	BIBLIOTHEK	SIGNATUR		0		-1	-1
44	1	6	17	14	HOCHZEIT	ALTAR	WALZER	0		2573.7	6369
44	1	6	18	21	ARZT	PRAXIS	PRAXIS	1		4051.7	5509
44	1	6	19	11	SCHACH	TURM	TURM	1		5021.5	5909
44	1	6	20	24	SPIELZEUG	PLASTIK		0		-1	-1
44	1	6	21	9	HERD	FEUER	OFEN	0		9283.1	10159
44	1	6	22	13	VERORDNUNG	BESCHEID		0		-1	-1
44	1	6	23	26	KÜCHE	EIMER		0		-1	-1
44	1	6	24	3	GEBIRGE	EDELWEISS		0		-1	-1
44	1	6	25	27	MUSEUM	ÄGYPTEN		0		-1	-1
44	1	6	26	20	RINGE	BAUM		0		-1	-1
44	1	6	27	32	SCHMIED	HUFEISEN	KUH	0		4071.5	5095
44	1	6	28	36	INSEKT	LIBELLE	FLIEGE	0		2775.5	4047
44	1	6	29	8	FLUGZEUG	TOMATENSAFT		0		-1	-1
44	1	6	30	6	DYNAMO	LICHT	FAHRRAD	0		1269	2749
44	1	6	31	2	WEIN	BLUME	WAHRHEIT	0		2671.5	4039
44	1	6	32	5	EISENBAHN	SCHIENE		0		-1	-1
44	1	6	33	16	NACHT	SCHEINWERFER	DUNKELHEIT	0		4847.7	8167
44	1	6	34	22	ENERGIE	ÖL	STROM	0		2911.7	4095
44	1	6	35	30	BUCH	SCHRIFTSTELLER	LESUNG	0		4343.7	7903
44	1	6	36	29	GRILLEN	SOMMER	ABEND	0		10863.7	13415
44	1	6	37	23	NÄHEN	KREUZSTICH		0		-1	-1
44	1	6	38	15	GEFÄNGNIS	VERGEHEN		0		-1	-1
44	1	6	39	37	STRAUSS	TULPEN	BESUCH	0		4002.3	5807
44	1	6	40	19	THEATER	REIHE		0		-1	-1
44	2	7	1	30	DARBIETUNG	BEOBACHTUNG	VORSTELLUNG	0		2941.8	5133
44	2	7	2	24	DOKTOR	KLINIK	OPERATION	0		9398.2	11905
44	2	7	3	18	STANGE	STOSS	ZIMT	0		2917.7	4061
44	2	7	4	21	KRANKENWAGEN	NOTFALL	RETTUNG	0		4327.8	5937
44	2	7	5	35	HAUSSCHUHE	PFEIFE	ZIGARRE	0		8989.7	10445
44	2	7	6	34	EMANZIPATION	GLEICHSTELLUNG	GLEICHSTELLUNG	1		1343.8	5775
44	2	7	7	17	VERSCHIEDENHEIT	GEGENTEIL	UNTERSCHIEDE	0		5095.7	8777
44	2	7	8	33	CHARME	HERZ	HERZ	1		6269.8	7133
44	2	7	9	2	KAMMER	GEKLAPPER		0		-1	-1
44	2	7	10	6	HEKTAR	ZAUN	ZAUN	1		2319.8	3095
44	2	7	11	15	SCHLAMM	HÜRDE		0		-1	-1
44	2	7	12	1	HERZLICHKEIT	GEHÄSSIGKEIT	GEHÄSSIGKEIT	1		2575.7	5211
44	2	7	13	11	ÜBERBLICK	STANDPUNKT		0		-1	-1
44	2	7	14	12	WHISKY	DUDELSACK	ABEND	0		14408.8	19329
44	2	7	15	3	AUSBILDUNG	ZUKUNFT	TECHNIKE	0		11053.4	20017
44	2	7	16	36	VERMITTLUNG	INTERVIEW	ANZEIGE	0		13981.7	15533
44	2	7	17	13	ERFOLG	LEBENSLAUF		0		-1	-1
44	2	7	18	31	TODESKAMPF	LEBEN		0		-1	-1
44	2	7	19	25	METHODE	VERSUCH	DIAGNOSTIK	0		1707.8	4571
44	2	7	20	23	SCHÄDEL	LEICHE		0		-1	-1
44	2	7	21	4	WEISE	ART	ART	1		2052.3	2699
44	2	7	22	27	LAWINE	FELSBLOCK		0		-1	-1
44	2	7	23	8	FIEBER	ERSCHÖPFUNG	ERSCHÖPFUNG	1		4519.8	7141
44	2	7	24	29	ALGEBRA	FUNKTION	PHYSIK	0		2930.2	8569
44	2	7	25	37	MIKROSKOP	BAKTERIEN	PRÄPARAT	0		11931.2	14951
44	2	7	26	28	ENTFÜHRUNG	AUSBEUTE	GEISEL	0		3038.2	5057
44	2	7	27	38	ZAUBERER	ENTHÜLLUNG	HUT	0		1781.7	2369
44	2	7	28	16	FUSSKNÖCHEL	ARM	ARM	1		1667.8	2249
44	2	7	29	7	BOTSCHAFTER	NATIONALITÄT	NATIONALITÄT	1		1449.8	6801
44	2	7	30	5	ZITRONE	ERDBEERE		0		-1	-1
44	2	7	31	20	TINTE	BLEISTIFT	BLEISTIFT	1		1311.7	4143
44	2	7	32	19	UMWELT	GEFÄHRDUNG	ZONE	0		3934.9	4774
44	2	7	33	40	ARGUMENT	ENTSCHEIDUNG	RHETORIK	0		4743.7	6143
44	2	7	34	10	EIFERSUCHT	GRUND	MISSGUNST	0		2895.9	5175
44	2	7	35	32	ZERSTÖRUNG	AUSROTTUNG		0		-1	-1
44	2	7	36	26	ANTWORT	BEKENNTNIS		0		-1	-1
44	2	7	37	39	ÄRGER	FEINDSELIGKEIT		0		-1	-1
44	2	7	38	14	PROFESSOR	HOCHSCHULE	TECHNIK	0		7890.7	11642
44	2	7	39	22	SCHLEIM	HAFER		0		-1	-1
44	2	7	40	9	STEUER	UNTERSCHLAGUNG	BETRUG	0		3842.8	11751
44	3	8	1	13	BÜSTENHALTER	BUSEN	BUSEN	1		1572	2375
44	3	8	2	32	MÜNDIGKEIT	ABHÄNGIGKEIT	VOLLJÄHRIGKEIT	0		3470.3	8444
44	3	8	3	26	ADMIRAL	WAFFENRUHE		0		-1	-1
44	3	8	4	27	ERFAHRUNG	UNWISSENHEIT		0		-1	-1
44	3	8	5	16	PERSON	SCHADEN		0		-1	-1
44	3	8	6	29	SÄUGLING	WIEGE	MUTTER	0		5186	6777
44	3	8	7	12	ABFALL	SCHMUTZ		0		-1	-1
44	3	8	8	14	LÜGE	WAHRHEIT	WAHRHEIT	1		3840	6576
44	3	8	9	24	SOZIALIST	PAROLE	MARKT	0		5656	6440
44	3	8	10	4	TRANSPORT	LAGER	AUTO	0		2190.8	3287
44	3	8	11	11	REIZ	REAKTION	REAKTION	1		2087.8	3677
44	3	8	12	25	STIMMUNG	ATMOSPHÄRE		0		-1	-1
44	3	8	13	2	GELEGENHEIT	LIEBSCHAFT		0		-1	-1
44	3	8	14	34	ENTSPANNUNG	BEDROHUNG		0		-1	-1
44	3	8	15	21	ERMÜDUNG	KREISLAUF	ANSTRENGUNG	0		4310.7	7320
44	3	8	16	6	DICHTER	ZITAT		0		-1	-1
44	3	8	17	18	BLASE	BAUCH	URIN	0		5599.8	6320
44	3	8	18	22	BEGINN	FOLGE		0		-1	-1
44	3	8	19	28	SCHATTEN	EXISTENZ	GEWÄCHS	0		4411.1	6286
44	3	8	20	3	GABEL	SOSSE	MESSER	0		3324.2	4793
44	3	8	21	36	LEERE	DUMPFHEIT		0		-1	-1
44	3	8	22	15	PLAKAT	HAMMER	NAGEL	0		3296	4248
44	3	8	23	35	LEICHTIGKEIT	SCHWERKRAFT		0		-1	-1
44	3	8	24	1	WOHNUNG	HEIM	SCHLÜSSEL	0		3735.8	6240
44	3	8	25	5	JUNGFRAU	SCHLEIER	SCHLEIER	1		2487	5727
44	3	8	26	23	ÄRA	ZEITALTER	STEIN	0		4792	6120
44	3	8	27	39	RÄUBER	DIEBSTAHL	ÜBERFALL	0		1983.8	3845
44	3	8	28	17	THEMA	INTERESSE	INTERESSE	1		2138	4514
44	3	8	29	33	GETRÄNK	SCHAUM	WEIN	0		3376	4448
44	3	8	30	31	VERWALTUNG	GENEHMIGUNG		0		-1	-1
44	3	8	31	38	PFEFFER	BUTTER	WURST	0		7048	18584
44	3	8	32	30	STRAND	VERGNÜGEN		0		-1	-1
44	3	8	33	20	FLEISCH	RAUBTIER		0		3560	5427
44	3	8	34	9	BEMÜHUNGEN	ANSTRENGUNG		0		-1	-1
44	3	8	35	7	FENSTER	BEWOHNER	TÜR	0		2191.8	3232
44	3	8	36	19	LERCHE	FRÖHLICHKEIT	AST	0		3659.4	4679
44	3	8	37	8	FAMILIE	MUTTER	MUTTER	1		1975.8	4237
44	3	8	38	40	GESTALTUNG	LANDSCHAFT		0		-1	-1
44	3	8	39	10	IRRTUM	MISSVERSTÄNDNIS	MISSVERSTÄNDNISS	1		6020.6	9856
44	3	8	40	37	FISCHER	MEER		0		-1	-1
44	4	9	1	10	VORTRAG	REDNER	AUDIENZ	0		3407.3	4875
44	4	9	2	3	GITTER	BESCHRÄNKUNG	ABSPERRUNG	0		3022.9	6488
44	4	9	3	11	GESCHOSS	PFEIL		0		-1	-1
44	4	9	4	13	SARG	GRAB	ERDE	0		3023.1	4615
44	4	9	5	25	FINDIGKEIT	EINFALL	EINFALL	1		3045.3	4231
44	4	9	6	39	ABRECHNUNG	BANKIER		0		-1	-1
44	4	9	7	26	DUFT	GERUCH	GERUCH	1		3384	4472
44	4	9	8	27	STRICK	SCHLINGE	KNOTEN	0		5218.1	7666
44	4	9	9	36	VERZIERUNG	PALAST	DEKORATION	0		3300	5332
44	4	9	10	22	TAKT	HARFE		0		-1	-1
44	4	9	11	23	TOTSCHLAG	BRUTALITÄT	NOTWEHR	0		4326.5	5783
44	4	9	12	21	ORIENTIERUNG	AUSGANG		0		-1	-1
44	4	9	13	31	ANREGUNG	BEISPIEL	IDEE	0		2559.1	3407
44	4	9	14	6	BÜRGSCHAFT	VOLLMACHT		0		4610.5	20001
44	4	9	15	18	WELLE	FLUT	MEER	0		6022	7182
44	4	9	16	19	VERBRENNUNG	PROZESSION		0		-1	-1
44	4	9	17	14	VERANSTALTUNG	ÖFFENTLICHKEIT	GALA	0		4250.1	4970
44	4	9	18	32	GLETSCHER	POL	POL	1		2359	3023
44	4	9	19	15	BÜCHEREI	VERLEIH		0		-1	-1
44	4	9	20	30	ZUGEHÖRIGKEIT	GENERATION	GEMEINSAMKEIT	0		2287	4239
44	4	9	21	34	REGEL	KOMBINATION	BESTÄNDIGKEIT	0		9879	14327
44	4	9	22	12	HALLE	TURNIER	SPORT	0		6630.1	7775
44	4	9	23	24	GANGSTER	VERBRECHEN	KRIMINALITÄT	0		3735.1	8002
44	4	9	24	2	GEDULD	KONTROLLE		0		-1	-1
44	4	9	25	16	KRANKHEIT	SYMPTOM	MEDIKAMENT	0		4958.2	6782
44	4	9	26	5	KAMERAD	OPFER		0		-1	-1
44	4	9	27	9	KOCHTOPF	BÜGELEISEN	BÜGELEISEN	1		4121.7	6279
44	4	9	28	40	GESCHENK	UNDANK		0		-1	-1
44	4	9	29	35	AUFPRALL	FALL		0		-1	-1
44	4	9	30	4	TÜR	SCHRANK	SCHLOSS	0		2102.3	3607
44	4	9	31	17	SONATE	KLAVIER	KLAVIER	1		1405	3112
44	4	9	32	38	SEILTÄNZER	SCHWERPUNKT		0		-1	-1
44	4	9	33	20	KUMMER	TRAURIGKEIT	TRAUER	0		1295.1	2455
44	4	9	34	37	STUDIUM	WIRTSCHAFT		0		-1	-1
44	4	9	35	28	GEMÜT	HEITERKEIT	LAUNE	0		1735	3559
44	4	9	36	8	ANHÄNGER	MEISTER		0		-1	-1
44	4	9	37	1	INSTANZ	GESETZGEBUNG		0		-1	-1
44	4	9	38	7	SPRÜHREGEN	FLUSS		0		-1	-1
44	4	9	39	29	RHEUMATISMUS	IMMUNITÄT	IMMUNITÄT	1		2847	4999
44	4	9	40	33	ÄHNLICHKEIT	WIEDERHOLUNG		0		-1	-1
44	5	10	1	29	ZUSPITZUNG	PUNKT		0		-1	-1
44	5	10	2	15	PATIENT	THERAPIE	OPERATION	0		4071.2	6686
44	5	10	3	8	UMARMUNG	INTEGRATION	FREUNDSCHAFT	0		2695.1	4943
44	5	10	4	5	ANZUG	BÖRSE	MANN	0		6542.7	7879
44	5	10	5	7	LOYALITÄT	BRUDER	BRUDER	1		1891.8	4343
44	5	10	6	4	FAHRT	AUTOBAHN		0		-1	-1
44	5	10	7	17	KÄFER	RUINE	STEIN	0		9989.1	11269
44	5	10	8	16	STRICH	SKIZZE		0		-1	-1
44	5	10	9	28	ANKÜNDIGUNG	EXAMEN		0		-1	-1
44	5	10	10	36	GESCHLECHT	MANN	MANN	1		2347.2	4511
44	5	10	11	3	LINIE	BUS	BUS	1		2439.1	3071
44	5	10	12	33	OPERATION	KOMA	DIAGNOSE	0		6071.3	7463
44	5	10	13	24	MAKEL	SELBSTBEWUSSTSEIN	SCHÖNHEIT	0		4209.9	6271
44	5	10	14	19	DROGE	VERHEIMLICHUNG	SUCHT	0		8335.1	9335
44	5	10	15	38	REDAKTEUR	KORRESPONDENZ	KORRESPONDENZ	1		7095.1	9839
44	5	10	16	20	SPIRALE	FRUCHTBARKEIT	HORMON	0		2543.1	4495
44	5	10	17	27	MONSTER	MUT		0		-1	-1
44	5	10	18	11	DIREKTOR	GESCHÄFT	LEITER	0		2879.3	3783
44	5	10	19	35	VERLAUF	ENDUNG		0		-1	-1
44	5	10	20	9	VOLK	GEMEINDE	GEMEINDE	1		2142.3	3358
44	5	10	21	13	GENAUIGKEIT	AUFMERKSAMKEIT	PRÄZISION	0		3687.1	7247
44	5	10	22	40	PEITSCHE	MISSHANDLUNG	ZÜCHTIGUNG	0		8031.1	11620
44	5	10	23	6	ABSCHLUSS	PROJEKT		0		-1	-1
44	5	10	24	14	ZUSAMMENHANG	VORZEICHEN	KOMPLEX	0		2535.3	4327
44	5	10	25	37	NEUROSE	PSYCHOLOGIE	PSYCHIATRIE	0		5150.4	10191
44	5	10	26	39	ERMORDUNG	GESTÄNDNIS	KRIMINALITÄT	0		5471.3	11023
44	5	10	27	1	PROGNOSE	GEWISSHEIT	ERGEBNIS	0		5343.3	7871
44	5	10	28	22	LIEGE	VERANDA		0		-1	-1
44	5	10	29	12	ZENTIMETER	METER	METER	1		1151.3	1975
44	5	10	30	30	PASSION	ORGASMUS	ORGASMUS	1		1775.1	3623
44	5	10	31	23	SCHNORCHEL	ATLANTIK	KORALLE	0		3451.6	6854
44	5	10	32	32	SCHIFFBRUCH	UNGLÜCKSFALL	MATROSE	0		3223.1	4233
44	5	10	33	2	KAMERADSCHAFT	PARTNER	FREUND	0		1630.1	2902
44	5	10	34	10	MAGEN	RESTAURANT	SCHMERZEN	0		6023.3	7511
44	5	10	35	25	PARADIES	MENSCH	MENSCH	1		2879.3	5423
44	5	10	36	34	VERDROSSENHEIT	RESIGNATION		0		-1	-1
44	5	10	37	31	SAMT	STOFF		0		-1	-1
44	5	10	38	26	POLITIKER	ZUVERSICHT	ZUVERSICHT	1		3487.1	10837
44	5	10	39	18	FASCHIST	IDEOLOGIE	PAROLE	0		3618.3	4482
44	5	10	40	21	ELITE	VERMÖGEN	REICHTUM	0		3491.5	6335
44	6	11	1	2	UNTAUGLICHKEIT	FAHRER	UNFÄHIGKEIT	0		4380.4	8012
44	6	11	2	24	AUSSCHAU	GIPFEL	VORSPRUNG	0		12847.3	15071
44	6	11	3	6	AMATEUR	HOBBY	HOBBY	1		1639.4	2607
44	6	11	4	20	VATERUNSER	RELIGION	RELIGION	1		2007.3	3287
44	6	11	5	11	SCHEIDUNG	INSTABILITÄT	INSTABILITÄT	1		5863.3	8463
44	6	11	6	23	KATEGORIE	GÜLTIGKEIT		0		-1	-1
44	6	11	7	29	BUDE	KÜHLSCHRANK	KÜHLSCHRANK	1		7007.4	9775
44	6	11	8	7	BODEN	FUND		0		-1	-1
44	6	11	9	17	HANDSCHRIFT	BUCHSTABE	UNTERSCHRIFT	0		1663.3	3503
44	6	11	10	30	STRATEGIE	NÄHERUNG	PLAN	0		3591.4	4575
44	6	11	11	38	WEG	WILLE	WILLE	1		3055.3	4183
44	6	11	12	40	WIND	ELEMENT	SEGEL	0		2223.3	3088
44	6	11	13	34	SYMBOL	WAPPEN	WAPPEN	1		2843.9	4102
44	6	11	14	4	MEDAILLE	WETTBEWERB	PODEST	0		3940	5215
44	6	11	15	33	STURZ	REGIERUNG	UNFALL	0		1731.7	2770
44	6	11	16	28	VERSEUCHUNG	RATTE	INFEKTION	0		1676.4	3540
44	6	11	17	18	TREIBSTOFF	KILOMETER		0		-1	-1
44	6	11	18	22	KARTE	HINDERNIS		0		-1	-1
44	6	11	19	16	TRAKTOR	LENKSTANGE		0		-1	-1
44	6	11	20	10	ZULASSUNG	NACHWEIS	ERLAUBNIS	0		2762.4	7091
44	6	11	21	13	FEHLTRITT	VERANTWORTUNG		0		-1	-1
44	6	11	22	12	ATOM	MOLEKÜL	MOLEKÜL	1		3487.3	5063
44	6	11	23	3	COMPUTER	ZEITVERTREIB		0		-1	-1
44	6	11	24	21	GANS	ENTE	ENTE	1		991.4	1639
44	6	11	25	25	PHILOSOPHIE	SINN	SINN	1		1159.4	2143
44	6	11	26	19	BEGNADIGUNG	DROHUNG	SEGEN	0		2855.3	3783
44	6	11	27	27	DOLCH	STICH		0		-1	-1
44	6	11	28	5	INSTITUTION	ABTEILUNG	ABTEILUNG	1		3501.7	13490
44	6	11	29	32	KRAMPF	BEIN		0		-1	-1
44	6	11	30	9	WAHL	GREMIUM		0		-1	-1
44	6	11	31	37	HIRTE	SCHAF	SCHAF	1		1079.4	1906
44	6	11	32	36	WALZER	GALA	TANZ	0		3164.3	4156
44	6	11	33	31	KOPPEL	STIER	KUH	0		1727.4	2562
44	6	11	34	35	BEHANDLUNG	MANDEL	ARZT	0		3668.5	4916
44	6	11	35	15	ATTRAKTION	WELTWUNDER		0		-1	-1
44	6	11	36	8	REKORD	ARBEITSLOSIGKEIT	WEITE	0		6855.3	8059
44	6	11	37	14	LEISTUNG	PROVISION		0		-1	-1
44	6	11	38	26	HAND	GESTE	KNÖCHEL	0		5671.1	7759
44	6	11	39	1	SCHALTER	FLUGHAFEN	BAHNHOF	0		1920.1	3569
44	6	11	40	39	GEWINNUNG	WERBER		0		-1	-1
44	7	12	1	29	MOTOR	INDUSTRIALISIERUNG	INDUSTRIALISIERUNG	1		2209.4	6150
44	7	12	2	24	ALARM	ÜBUNG	FEUER	0		2050.6	2969
44	7	12	3	10	ZAUBERKÜNSTLER	TRICK	HUT	0		1741	2409
44	7	12	4	15	VERHAFTUNG	KLINGE	POLIZEI	0		2480.2	4009
44	7	12	5	35	NOTLAGE	DILEMMA	TOD	0		4191.8	7159
44	7	12	6	19	BAHNSTEIG	ANPASSUNG	ANOMALIE	0		11250.4	13028
44	7	12	7	25	BESTATTUNG	SELBSTMORD	SELBSTMORD	1		3303.6	5375
44	7	12	8	39	ORDNUNG	ZUCHT		0		-1	-1
44	7	12	9	2	GENIE	MATHEMATIK	MATHEMATIKER	0		4751.5	7539
44	7	12	10	8	KARTELL	KONSENS	KONSENS	1		2336.4	4673
44	7	12	11	38	ABEND	MORGEN	ESSEN	0		4354.3	5311
44	7	12	12	33	ERÖFFNUNG	GRÜNDUNG		0		-1	-1
44	7	12	13	9	ADER	GESTEIN	DRUCK	0		2587.6	4372
44	7	12	14	7	HIRN	STUDIE	WISSEN	0		4170.6	5139
44	7	12	15	16	FREUNDIN	ZÄRTLICHKEIT	ZÄRTLICHKEIT	1		2046.6	5347
44	7	12	16	12	HÖLLE	MYTHOS	HIMMEL	0		1610.4	3029
44	7	12	17	5	BINDUNG	BABY	BABY	1		1692.4	2869
44	7	12	18	13	STAAT	UNTERSTÜTZUNG	UNTERSTÜTZUNG	1		2924.1	5614
44	7	12	19	22	PARTEI	ABSTIMMUNG	ZUGEHÖRIGKEIT	0		4015.6	7975
44	7	12	20	31	REICH	PROFIT		0		-1	-1
44	7	12	21	26	EVOLUTION	ERWEITERUNG	ERWEITERUNG	1		3783.6	5631
44	7	12	22	6	SCHLACHTUNG	SCHWEIN	SCHWEIN	1		2671.6	3687
44	7	12	23	20	HORN	WARNUNG	WARNUNG	1		5040.9	6447
44	7	12	24	37	INVESTITION	KONZERN		0		-1	-1
44	7	12	25	21	LIKÖR	SEKT	SEKT	1		2770.9	3614
44	7	12	26	17	BEGRÜNDER	PRÄSIDENT		0		-1	-1
44	7	12	27	11	PROGRAMM	KINO	FERNSEHEN	0		1743.6	3775
44	7	12	28	23	JUGEND	SCHWIMMBAD		0		-1	-1
44	7	12	29	36	EINSPARUNG	RECHNUNG		0		-1	-1
44	7	12	30	34	BLEI	STAHL		0		-1	-1
44	7	12	31	30	DORF	ISOLATION		0		-1	-1
44	7	12	32	18	PARTY	THEKE	NACHT	0		4993.8	5831
44	7	12	33	3	BEIFALL	APPLAUS	APPLAUS	1		1071.6	2309
44	7	12	34	14	SCHLAFWANDELN	UNWIRKLICHKEIT	UNKONTROLLIERT	0		4233.6	6825
44	7	12	35	40	KERZE	DOCHT	DOCHT	1		1214.9	2055
44	7	12	36	32	KOORDINATION	HANDHABUNG		0		-1	-1
44	7	12	37	4	KLOSTER	EINSCHRÄNKUNG	REGELN	0		3143.5	5439
44	7	12	38	27	BEEINFLUSSUNG	VERMARKTUNG	MANIPULATION	0		2103.6	4859
44	7	12	39	28	UNSTERBLICHKEIT	AUFERSTEHUNG	CHRIST	0		3363.4	4483
44	7	12	40	1	EMPFINDUNG	GELASSENHEIT	GEFÜHL	0		1663.4	3415
44	8	13	1	2	PARK	VEGETATION	GELÄNDE	0		7495.8	9282
44	8	13	2	13	ZAHLUNG	QUITTUNG	BELEG	0		1479.7	2696
44	8	13	3	21	REVOLUTION	WIDERSTAND	VERÄNDERUNG	0		7062.7	9270
44	8	13	4	30	HASS	GEFECHT	RACHE	0		5039.7	5895
44	8	13	5	34	FRAU	BLUSE	BLUSE	1		1435.4	2407
44	8	13	6	12	TRAINER	STIL	HILFE	0		3511.6	4407
44	8	13	7	6	BEGEISTERUNG	GEFÜHL	PASSION	0		1687	13087
44	8	13	8	15	VERBRÜDERUNG	ENTSCHULDIGUNG	LOYALITÄT	0		5839.7	13095
44	8	13	9	1	WAHNSINN	ANSTALT	ANSTALT	1		5095.6	6704
44	8	13	10	7	KRANZ	NEST	UNKRAUT	0		2955.7	18957
44	8	13	11	38	SUBMISSION	ERNIEDRIGUNG	UNTERWERFUNG	0		2285.7	5301
44	8	13	12	3	OZEAN	KRABBE	DAMPFER	0		4735.6	6119
44	8	13	13	26	KUNSTWERK	AUFMACHUNG	MERISTERSTÜCK	0		7815.6	10311
44	8	13	14	10	MILCH	KÄSE	KÄSE	1		3375.6	5631
44	8	13	15	9	STALL	KUH	OCHSE	0		2239.6	6135
44	8	13	16	20	ZAHL	PHYSIK	PHYSIK	1		3743.8	5391
44	8	13	17	36	KLEINIGKEIT	WAAGE		0		-1	-1
44	8	13	18	39	FREILASSUNG	AUFENTHALT	GEFÄNGNIS	0		4255.6	7543
44	8	13	19	22	WIEDERHERSTELLUNG	VERSCHLECHTERUNG	ENTSCHULDIGUNG	0		6879.6	9455
44	8	13	20	8	BEWUNDERUNG	SCHÖNHEIT	SCHÖNHEIT	1		2255.8	5911
44	8	13	21	16	TRAINING	PULS	FORTSCHRITTE	0		5103.6	7611
44	8	13	22	11	DOKUMENT	BESCHEINIGUNG	OFFIZIELL	0		9763.6	12219
44	8	13	23	5	AUFTAKT	SPIEL	BEGINN	0		1735.8	3183
44	8	13	24	23	STREIK	KONFLIKT	ÄRGER	0		2527.6	3735
44	8	13	25	27	SUBSTANZ	SEELE	DROGE	0		1615.8	3989
44	8	13	26	25	GERICHTSHOF	UNWAHRHEIT	URTEIL	0		1233.8	2521
44	8	13	27	33	SENDER	NOTIZ	RADIO	0		2511.8	3537
44	8	13	28	31	TEICH	ÜBERSCHWEMMUNG	ÜBERSCHWEMMUNG	1		1820.6	7812
44	8	13	29	24	ENTSCHLOSSENHEIT	DURCHSETZUNG	DURCHSETZUNG	1		2239.6	8575
44	8	13	30	40	REGENSCHIRM	BEDARF		0		-1	-1
44	8	13	31	19	INSEL	URLAUBER	HAUS	0		5395.6	5915
44	8	13	32	29	KONJUNKTUR	DIAGNOSE	ENTWICKLUNG	0		11927.6	14575
44	8	13	33	28	NACHRICHT	GEBURTSTAG		0		-1	-1
44	8	13	34	4	SPRECHER	AUFRUF	AUFRUF	1		4847.6	6623
44	8	13	35	18	BEWERTUNG	KELLNERIN	MEINUNG	0		1551.1	2959
44	8	13	36	37	FLAMME	LEUCHTE	FEUER	0		1899.9	3343
44	8	13	37	32	KLEIDERSCHRANK	HANDSCHUH		0		-1	-1
44	8	13	38	35	ZUCKER	SPEISE	SÜSS	0		3263.6	4655
44	8	13	39	14	MUSIK	OPER		0		-1	-1
44	8	13	40	17	WAFFE	KRIEG		0		-1	-1
								68
