## Supplementary material for "Vast amounts of encoded items nullify but do not reverse the effect of sleep on declarative memory": Dataset: PAL_44_2_3.xlsx

### Sheet: Tabelle1
VP_Nr	Block	VersioN	counter	pair_code	cue	correct_answer	answer		accuracy	reactiontime1	reactiontime2
44	1	6	1	13	VERORDNUNG	BESCHEID	REZEPT	0		3227.6	4202
44	1	6	2	17	REVOLVER	KALIBER	KALIBER	1		1295.9	3754
44	1	6	3	21	ARZT	PRAXIS	PATIENT	0		2573	3461
44	1	6	4	40	RADIO	STIMME	SENDER	0		1094	2072
44	1	6	5	15	GEFÄNGNIS	VERGEHEN	INSASSE	0		1619.7	3016
44	1	6	6	3	GEBIRGE	EDELWEISS		0		-1	-1
44	1	6	7	12	ZEUS	HADES	HADES	1		1042.2	1920
44	1	6	8	36	INSEKT	LIBELLE	FLEIGE	0		2104	2944
44	1	6	9	23	NÄHEN	KREUZSTICH	KREUZSTICH	1		3951.9	6352
44	1	6	10	26	KÜCHE	EIMER		0		-1	-1
44	1	6	11	8	FLUGZEUG	TOMATENSAFT	PASSAGIER	0		7047	8567
44	1	6	12	9	HERD	FEUER	OFEN	0		1771.9	2360
44	1	6	13	5	EISENBAHN	SCHIENE	SCHIENE	1		5645	6568
44	1	6	14	33	LADEN	REKLAME		0		-1	-1
44	1	6	15	2	WEIN	BLUME		0		-1	-1
44	1	6	16	27	MUSEUM	ÄGYPTEN	AUSSTELLUNG	0		3843	6340
44	1	6	17	11	SCHACH	TURM	TURM	1		247089999999999	3111
44	1	6	18	22	ENERGIE	ÖL		0		-1	-1
44	1	6	19	37	STRAUSS	TULPEN		0		-1	-1
44	1	6	20	29	GRILLEN	SOMMER	ABEND	0		2763	3411
44	1	6	21	14	HOCHZEIT	ALTAR	TANZ	0		4032	4744
44	1	6	22	28	BIBLIOTHEK	SIGNATUR		0		-1	-1
44	1	6	23	19	THEATER	REIHE		0		-1	-1
44	1	6	24	39	LABOR	PIPETTE	PIPETTE	1		2297.3	4035
44	1	6	25	16	NACHT	SCHEINWERFER	DUNKELHEIT	0		1984.8	3493
44	1	6	26	35	KÜSTE	DÜNE	STRAND	0		2680	3577
44	1	6	27	24	SPIELZEUG	PLASTIK		0		-1	-1
44	1	6	28	1	UFER	DAMM	SCHILF	0		143189999999999	2424
44	1	6	29	30	BUCH	SCHRIFTSTELLER	AUTOR	0		6984	7720
44	1	6	30	20	RINGE	BAUM		0		-1	-1
44	1	6	31	10	TANNE	RINDE	FICHTE	0		144210000000001	2280
44	1	6	32	31	ORKAN	WIRBEL		0		-1	-1
44	1	6	33	7	TONNE	REGEN		0		-1	-1
44	1	6	34	25	AQUARELL	GALERIE	PINSEL	0		2528	3529
44	1	6	35	18	KAMPF	SIEG		0		-1	-1
44	1	6	36	38	FISCH	SCHUPPEN		0		-1	-1
44	1	6	37	4	WINTER	UNFALL		0		-1	-1
44	1	6	38	32	SCHMIED	HUFEISEN	FEUER	0		538060000000001	6728
44	1	6	39	34	MUSKEL	SEHNE	SEHNE	1		105589999999999	1920
44	1	6	40	6	DYNAMO	LICHT	LCIHT	1		269589999999999	5200
44	2	7	1	12	WHISKY	DUDELSACK	HAUSSCHUHE	0		899319999999995	11921
44	2	7	2	2	KAMMER	GEKLAPPER	BESEN	0		137989999999991	2138
44	2	7	3	16	FUSSKNÖCHEL	ARM	ARM	1		1425	2124
44	2	7	4	27	LAWINE	FELSBLOCK		0		-1	-1
44	2	7	5	5	ZITRONE	ERDBEERE	GRAS	0		666830000000005	7375
44	2	7	6	13	ERFOLG	LEBENSLAUF	SCHEITERN	0		463919999999995	5886
44	2	7	7	40	ARGUMENT	ENTSCHEIDUNG	GRUND	0		517130000000005	5920
44	2	7	8	3	AUSBILDUNG	ZUKUNFT	KARRIERE	0		896269999999995	10808
44	2	7	9	31	TODESKAMPF	LEBEN		0		-1	-1
44	2	7	10	18	STANGE	STOSS		0		-1	-1
44	2	7	11	25	METHODE	VERSUCH		0		-1	-1
44	2	7	12	7	BOTSCHAFTER	NATIONALITÄT	NATIONALITÄT	1		118319999999995	3927
44	2	7	13	15	SCHLAMM	HÜRDE		0		-1	-1
44	2	7	14	24	DOKTOR	KLINIK	PRAXIS	0		6341	7711
44	2	7	15	29	ALGEBRA	FUNKTION	ZHAL	0		294319999999995	3815
44	2	7	16	17	VERSCHIEDENHEIT	GEGENTEIL	GEMEINSAMKEIT	0		494639999999991	8727
44	2	7	17	34	EMANZIPATION	GLEICHSTELLUNG	GLEICHSTELLUNG	1		1231	5778
44	2	7	18	36	VERMITTLUNG	INTERVIEW		0		-1	-1
44	2	7	19	21	KRANKENWAGEN	NOTFALL	NOTFALL	1		211110000000009	5888
44	2	7	20	26	ANTWORT	BEKENNTNIS		0		-1	-1
44	2	7	21	35	HAUSSCHUHE	PFEIFE	ZIGARRE	0		219019999999995	3918
44	2	7	22	22	SCHLEIM	HAFER		0		-1	-1
44	2	7	23	19	UMWELT	GEFÄHRDUNG		0		-1	-1
44	2	7	24	1	HERZLICHKEIT	GEHÄSSIGKEIT	GEHÄSSIGKEIT	1		158260000000009	4223
44	2	7	25	9	STEUER	UNTERSCHLAGUNG	BETRUG	0		153819999999995	2487
44	2	7	26	6	HEKTAR	ZAUN	ZAUN	1		3624	4507
44	2	7	27	28	ENTFÜHRUNG	AUSBEUTE	GEISEL	0		2170	3499
44	2	7	28	14	PROFESSOR	HOCHSCHULE	LEHRE	0		252619999999995	3369
44	2	7	29	30	DARBIETUNG	BEOBACHTUNG		0		-1	-1
44	2	7	30	4	WEISE	ART	ART	1		1867	2364
44	2	7	31	38	ZAUBERER	ENTHÜLLUNG	HUT	0		7839	8447
44	2	7	32	39	ÄRGER	FEINDSELIGKEIT	STREIT	0		1103	2000
44	2	7	33	11	ÜBERBLICK	STANDPUNKT	AUSSCHAU	0		169419999999995	3110
44	2	7	34	20	TINTE	BLEISTIFT	BLEISTIFT	1		124019999999995	2664
44	2	7	35	8	FIEBER	ERSCHÖPFUNG	ERSCHÖPFUNG	1		392719999999995	6575
44	2	7	36	23	SCHÄDEL	LEICHE		0		-1	-1
44	2	7	37	10	EIFERSUCHT	GRUND		0		-1	-1
44	2	7	38	33	CHARME	HERZ	HERZ	1		1287	2047
44	2	7	39	37	MIKROSKOP	BAKTERIEN	PRÄPARAT	0		323910000000009	5060
44	2	7	40	32	ZERSTÖRUNG	AUSROTTUNG	WUT	0		4074	4619
44	3	8	1	25	STIMMUNG	ATMOSPHÄRE	LAUNE	0		223229999999981	3053
44	3	8	2	3	GABEL	SOSSE	MESSER	0		252720000000019	3407
44	3	8	3	34	ENTSPANNUNG	BEDROHUNG		0		-1	-1
44	3	8	4	15	PLAKAT	HAMMER	HAMMER	1		198320000000019	2743
44	3	8	5	36	LEERE	DUMPFHEIT		0		-1	-1
44	3	8	6	35	LEICHTIGKEIT	SCHWERKRAFT		0		-1	-1
44	3	8	7	2	GELEGENHEIT	LIEBSCHAFT	MÖGLICHKEIT	0		205529999999981	4007
44	3	8	8	11	REIZ	REAKTION	REAKTION	1		219120000000019	3951
44	3	8	9	31	VERWALTUNG	GENEHMIGUNG	BEHÖRDE	0		1738	2967
44	3	8	10	14	LÜGE	WAHRHEIT	WAHRHEIT	1		248520000000019	3807
44	3	8	11	32	MÜNDIGKEIT	ABHÄNGIGKEIT	VOLLJÄHRIGKEIT	0		158329999999981	5611
44	3	8	12	33	GETRÄNK	SCHAUM		0		-1	-1
44	3	8	13	19	LERCHE	FRÖHLICHKEIT		0		-1	-1
44	3	8	14	10	IRRTUM	MISSVERSTÄNDNIS	MISSTVERSTÄNDNISS	1		559920000000019	10191
44	3	8	15	5	JUNGFRAU	SCHLEIER	SCHLEIER	1		357520000000019	4911
44	3	8	16	27	ERFAHRUNG	UNWISSENHEIT		0		-1	-1
44	3	8	17	28	SCHATTEN	EXISTENZ		0		-1	-1
44	3	8	18	22	BEGINN	FOLGE	ANFNANG	0		362939999999991	4719
44	3	8	19	24	SOZIALIST	PAROLE	PAROLE	1		226939999999991	3741
44	3	8	20	21	ERMÜDUNG	KREISLAUF		0		-1	-1
44	3	8	21	9	BEMÜHUNGEN	ANSTRENGUNG	ANSTRENGUNG	1		157229999999981	3460
44	3	8	22	23	ÄRA	ZEITALTER	STEIN	0		162939999999991	3631
44	3	8	23	1	WOHNUNG	HEIM		0		-1	-1
44	3	8	24	26	ADMIRAL	WAFFENRUHE		0		-1	-1
44	3	8	25	20	FLEISCH	RAUBTIER		0		-1	-1
44	3	8	26	7	FENSTER	BEWOHNER	TÜR	0		423520000000019	5051
44	3	8	27	13	BÜSTENHALTER	BUSEN	BUSEN	1		148610000000009	2287
44	3	8	28	4	TRANSPORT	LAGER	AUTO	0		564520000000019	6479
44	3	8	29	12	ABFALL	SCHMUTZ		0		-1	-1
44	3	8	30	16	PERSON	SCHADEN		0		-1	-1
44	3	8	31	39	RÄUBER	DIEBSTAHL		0		-1	-1
44	3	8	32	17	THEMA	INTERESSE	INTERESSE	1		350320000000019	5769
44	3	8	33	6	DICHTER	ZITAT	POESIE	0		242120000000019	3999
44	3	8	34	37	FISCHER	MEER		0		-1	-1
44	3	8	35	38	PFEFFER	BUTTER	ÖL	0		2786	3391
44	3	8	36	29	SÄUGLING	WIEGE	MILCH	0		107672999999998	11743
44	3	8	37	18	BLASE	BAUCH		0		-1	-1
44	3	8	38	30	STRAND	VERGNÜGEN		0		-1	-1
44	3	8	39	40	GESTALTUNG	LANDSCHAFT		0		-1	-1
44	3	8	40	8	FAMILIE	MUTTER	MUTTER	1		343939999999991	4951
44	4	9	1	15	BÜCHEREI	VERLEIH		0		-1	-1
44	4	9	2	19	VERBRENNUNG	PROZESSION		0		-1	-1
44	4	9	3	33	ÄHNLICHKEIT	WIEDERHOLUNG	GEMEINSAMKEIT	0		122939999999991	3285
44	4	9	4	13	SARG	GRAB	HOLZ	0		5367.5	6375
44	4	9	5	14	VERANSTALTUNG	ÖFFENTLICHKEIT		0		-1	-1
44	4	9	6	4	TÜR	SCHRANK	KLINKE	0		312389999999991	4217
44	4	9	7	24	GANGSTER	VERBRECHEN		0		-1	-1
44	4	9	8	37	STUDIUM	WIRTSCHAFT		0		-1	-1
44	4	9	9	12	HALLE	TURNIER	SPORT	0		2323	3149
44	4	9	10	7	SPRÜHREGEN	FLUSS		0		-1	-1
44	4	9	11	30	ZUGEHÖRIGKEIT	GENERATION	GEMEINSK	0		540529999999981	7061
44	4	9	12	22	TAKT	HARFE	MUSIK	0		159.5	7359
44	4	9	13	36	VERZIERUNG	PALAST	DEKORATION	0		113529999999981	2847
44	4	9	14	32	GLETSCHER	POL	POL	1		1719.5	2329
44	4	9	15	40	GESCHENK	UNDANK	BLUMEN	0		499279999999981	6021
44	4	9	16	9	KOCHTOPF	BÜGELEISEN	MESSER	0		4855.5	5855
44	4	9	17	23	TOTSCHLAG	BRUTALITÄT	MORD	0		2775.5	3567
44	4	9	18	29	RHEUMATISMUS	IMMUNITÄT	ALTER	0		440739999999991	5831
44	4	9	19	2	GEDULD	KONTROLLE		0		-1	-1
44	4	9	20	28	GEMÜT	HEITERKEIT	LAUNE	0		121129999999981	2049
44	4	9	21	6	BÜRGSCHAFT	VOLLMACHT		0		-1	-1
44	4	9	22	16	KRANKHEIT	SYMPTOM	MEDIKAMENT	0		537820000000019	6871
44	4	9	23	26	DUFT	GERUCH	GERUCH	1		145589999999991	2367
44	4	9	24	35	AUFPRALL	FALL	UNFALL	0		261079999999981	3647
44	4	9	25	1	INSTANZ	GESETZGEBUNG		0		-1	-1
44	4	9	26	5	KAMERAD	OPFER	GENOSSE	0		1831.5	3050
44	4	9	27	3	GITTER	BESCHRÄNKUNG	ABSPERRUNG	0		191620000000019	3541
44	4	9	28	27	STRICK	SCHLINGE	KNOTEN	0		4399.5	5511
44	4	9	29	39	ABRECHNUNG	BANKIER		0		-1	-1
44	4	9	30	11	GESCHOSS	PFEIL		0		-1	-1
44	4	9	31	31	ANREGUNG	BEISPIEL	IDEE	0		1631.5	2495
44	4	9	32	18	WELLE	FLUT		0		-1	-1
44	4	9	33	38	SEILTÄNZER	SCHWERPUNKT		0		-1	-1
44	4	9	34	25	FINDIGKEIT	EINFALL	EINFALL	1		251129999999981	3767
44	4	9	35	10	VORTRAG	REDNER	STIL	0		4703.5	5423
44	4	9	36	21	ORIENTIERUNG	AUSGANG		0		-1	-1
44	4	9	37	17	SONATE	KLAVIER	KLAVIER	1		113529999999981	2079
44	4	9	38	20	KUMMER	TRAURIGKEIT	TRAUER	0		158120000000019	2567
44	4	9	39	8	ANHÄNGER	MEISTER	FANS	0		199920000000019	5039
44	4	9	40	34	REGEL	KOMBINATION	VORSCHRIFT	0		3935.5	6528
44	5	10	1	9	VOLK	GEMEINDE	GEMEINDE	1		167359999999963	2649
44	5	10	2	27	MONSTER	MUT		0		-1	-1
44	5	10	3	38	REDAKTEUR	KORRESPONDENZ		0		-1	-1
44	5	10	4	24	MAKEL	SELBSTBEWUSSTSEIN	FEHLER	0		2772.5	3956
44	5	10	5	2	KAMERADSCHAFT	PARTNER	LOYALITÄT	0		2407.5	4087
44	5	10	6	7	LOYALITÄT	BRUDER	BRUDER	1		3447.5	5583
44	5	10	7	18	FASCHIST	IDEOLOGIE	FAHNE	0		555109999999963	6839
44	5	10	8	29	ZUSPITZUNG	PUNKT		0		-1	-1
44	5	10	9	28	ANKÜNDIGUNG	EXAMEN		0		-1	-1
44	5	10	10	8	UMARMUNG	INTEGRATION	FREUNDSCHAFT	0		327709999999963	6066
44	5	10	11	5	ANZUG	BÖRSE	MANN	0		178059999999963	3412
44	5	10	12	6	ABSCHLUSS	PROJEKT	FEIER	0		4300.5	5023
44	5	10	13	21	ELITE	VERMÖGEN	GELD	0		207970000000019	3703
44	5	10	14	3	LINIE	BUS		0		-1	-1
44	5	10	15	17	KÄFER	RUINE	STEIN	0		903259999999963	9808
44	5	10	16	36	GESCHLECHT	MANN	MANN	1		2639.5	3330
44	5	10	17	15	PATIENT	THERAPIE	ARZT	0		170759999999963	2492
44	5	10	18	20	SPIRALE	FRUCHTBARKEIT	HORMON	0		174340000000037	3280
44	5	10	19	35	VERLAUF	ENDUNG		0		-1	-1
44	5	10	20	34	VERDROSSENHEIT	RESIGNATION		0		-1	-1
44	5	10	21	39	ERMORDUNG	GESTÄNDNIS	WAFFE	0		311390000000037	4029
44	5	10	22	33	OPERATION	KOMA	KRANKENHAUS	0		1692.5	3199
44	5	10	23	31	SAMT	STOFF	SEIDE	0		130070000000019	2839
44	5	10	24	30	PASSION	ORGASMUS	ORGASMUS	1		110070000000019	2349
44	5	10	25	16	STRICH	SKIZZE	STRASSE	0		609459999999963	7350
44	5	10	26	37	NEUROSE	PSYCHOLOGIE	PSYHIATRIE	0		195879999999981	4255
44	5	10	27	25	PARADIES	MENSCH	MENSCH	1		1599.5	2399
44	5	10	28	19	DROGE	VERHEIMLICHUNG	RAUSCH	0		295159999999963	3839
44	5	10	29	12	ZENTIMETER	METER	METER	1		953900000000373	1632
44	5	10	30	11	DIREKTOR	GESCHÄFT		0		280670000000019	7462
44	5	10	31	10	MAGEN	RESTAURANT	VERDAUUNG	0		680770000000019	8487
44	5	10	32	22	LIEGE	VERANDA		0		-1	-1
44	5	10	33	40	PEITSCHE	MISSHANDLUNG	GEISSELUNG	0		333109999999963	7528
44	5	10	34	26	POLITIKER	ZUVERSICHT	VERANTWORTUNG	0		9900	12568
44	5	10	35	13	GENAUIGKEIT	AUFMERKSAMKEIT	PRÄZISION	0		1804.5	4036
44	5	10	36	32	SCHIFFBRUCH	UNGLÜCKSFALL		0		-1	-1
44	5	10	37	23	SCHNORCHEL	ATLANTIK		0		-1	-1
44	5	10	38	1	PROGNOSE	GEWISSHEIT	VORAUSSAGE	0		792270000000019	13226
44	5	10	39	14	ZUSAMMENHANG	VORZEICHEN	KOMPLEX	0		249570000000019	5343
44	5	10	40	4	FAHRT	AUTOBAHN		0		-1	-1
44	6	11	1	4	MEDAILLE	WETTBEWERB	PODEST	0		361779999999981	4501
44	6	11	2	1	SCHALTER	FLUGHAFEN	BAHNHOF	0		166779999999981	2829
44	6	11	3	31	KOPPEL	STIER	KUH	0		207279999999981	2880
44	6	11	4	32	KRAMPF	BEIN	WADE	0		147129999999981	2600
44	6	11	5	6	AMATEUR	HOBBY	HOBBY	1		119070000000019	2038
44	6	11	6	15	ATTRAKTION	WELTWUNDER		0		-1	-1
44	6	11	7	10	ZULASSUNG	NACHWEIS	BESCHEID	0		152979999999981	2461
44	6	11	8	8	REKORD	ARBEITSLOSIGKEIT		0		-1	-1
44	6	11	9	28	VERSEUCHUNG	RATTE	GIFT	0		429229999999981	5013
44	6	11	10	5	INSTITUTION	ABTEILUNG	ABTEILUNG	1		128779999999981	3007
44	6	11	11	9	WAHL	GREMIUM		0		-1	-1
44	6	11	12	38	WEG	WILLE	WILLE	1		110379999999981	1903
44	6	11	13	25	PHILOSOPHIE	SINN	SINN	1		218379999999981	2855
44	6	11	14	12	ATOM	MOLEKÜL	KERN	0		361570000000019	4175
44	6	11	15	13	FEHLTRITT	VERANTWORTUNG		0		-1	-1
44	6	11	16	29	BUDE	KÜHLSCHRANK	KÜHLSCHRANK	1		333879999999981	7500
44	6	11	17	34	SYMBOL	WAPPEN	WAPPEN	1		129359999999963	2339
44	6	11	18	24	AUSSCHAU	GIPFEL		0		-1	-1
44	6	11	19	33	STURZ	REGIERUNG		0		-1	-1
44	6	11	20	23	KATEGORIE	GÜLTIGKEIT		0		-1	-1
44	6	11	21	16	TRAKTOR	LENKSTANGE		0		-1	-1
44	6	11	22	37	HIRTE	SCHAF	SCHAF	1		103179999999981	1611
44	6	11	23	21	GANS	ENTE	ENTE	1		103559999999963	1691
44	6	11	24	18	TREIBSTOFF	KILOMETER	BENZIN	0		139979999999981	2471
44	6	11	25	27	DOLCH	STICH	WAFFE	0		524759999999963	6425
44	6	11	26	26	HAND	GESTE		0		-1	-1
44	6	11	27	3	COMPUTER	ZEITVERTREIB		0		-1	-1
44	6	11	28	40	WIND	ELEMENT		0		-1	-1
44	6	11	29	20	VATERUNSER	RELIGION	RELIGION	1		194209999999963	3619
44	6	11	30	11	SCHEIDUNG	INSTABILITÄT	INSTABILITÄT	1		405979999999981	6243
44	6	11	31	30	STRATEGIE	NÄHERUNG	PLAN	0		255979999999981	3275
44	6	11	32	36	WALZER	GALA	TANZ	0		197940000000037	2699
44	6	11	33	2	UNTAUGLICHKEIT	FAHRER		0		-1	-1
44	6	11	34	39	GEWINNUNG	WERBER		0		-1	-1
44	6	11	35	35	BEHANDLUNG	MANDEL		0		-1	-1
44	6	11	36	19	BEGNADIGUNG	DROHUNG	SEGEN	0		202359999999963	2823
44	6	11	37	17	HANDSCHRIFT	BUCHSTABE	UNTERSCHRIFT	0		183629999999981	3585
44	6	11	38	22	KARTE	HINDERNIS	PLAN	0		290979999999981	6957
44	6	11	39	14	LEISTUNG	PROVISION		0		-1	-1
44	6	11	40	7	BODEN	FUND		0		-1	-1
44	7	12	1	25	BESTATTUNG	SELBSTMORD	SELBSTMORD	1		197679999999981	4473
44	7	12	2	26	EVOLUTION	ERWEITERUNG	ENTWICKLUNG	0		137590000000037	3039
44	7	12	3	3	BEIFALL	APPLAUS	APPLAUS	1		281590000000037	5367
44	7	12	4	38	ABEND	MORGEN		0		2928	5167
44	7	12	5	39	ORDNUNG	ZUCHT		0		-1	-1
44	7	12	6	12	HÖLLE	MYTHOS	HIMMEL	0		160420000000019	2601
44	7	12	7	29	MOTOR	INDUSTRIALISIERUNG	INDUSTRIALISIERUNG	1		1798	6309
44	7	12	8	13	STAAT	UNTERSTÜTZUNG	UNTERSTÜTZUNG	1		3352	5768
44	7	12	9	4	KLOSTER	EINSCHRÄNKUNG	ABTEI	0		4488	5407
44	7	12	10	21	LIKÖR	SEKT	WEIN	0		2424	3007
44	7	12	11	37	INVESTITION	KONZERN		0		-1	-1
44	7	12	12	17	BEGRÜNDER	PRÄSIDENT		0		-1	-1
44	7	12	13	24	ALARM	ÜBUNG		0		-1	-1
44	7	12	14	20	HORN	WARNUNG		0		-1	-1
44	7	12	15	32	KOORDINATION	HANDHABUNG		0		650379999999981	13479
44	7	12	16	23	JUGEND	SCHWIMMBAD		0		-1	-1
44	7	12	17	16	FREUNDIN	ZÄRTLICHKEIT	ZÄRTLICHKEIT	1		234370000000019	9773
44	7	12	18	22	PARTEI	ABSTIMMUNG	FREUND	0		7906	8921
44	7	12	19	5	BINDUNG	BABY	BABY	1		193809999999963	2576
44	7	12	20	8	KARTELL	KONSENS	KONSENS	1		2840	4591
44	7	12	21	14	SCHLAFWANDELN	UNWIRKLICHKEIT		0		-1	-1
44	7	12	22	33	ERÖFFNUNG	GRÜNDUNG		0		-1	-1
44	7	12	23	1	EMPFINDUNG	GELASSENHEIT		0		-1	-1
44	7	12	24	35	NOTLAGE	DILEMMA	NOTWEHR	0		354979999999981	5686
44	7	12	25	28	UNSTERBLICHKEIT	AUFERSTEHUNG	CHRIST	0		3414	4353
44	7	12	26	11	PROGRAMM	KINO		0		-1	-1
44	7	12	27	31	REICH	PROFIT	STEUERN	0		336379999999981	5389
44	7	12	28	27	BEEINFLUSSUNG	VERMARKTUNG	MANIPULATION	0		176579999999981	5199
44	7	12	29	34	BLEI	STAHL		0		-1	-1
44	7	12	30	15	VERHAFTUNG	KLINGE	POLIZEI	0		302279999999981	4607
44	7	12	31	9	ADER	GESTEIN	BLUT	0		231179999999981	3512
44	7	12	32	40	KERZE	DOCHT	DOCHT	1		203979999999981	2895
44	7	12	33	6	SCHLACHTUNG	SCHWEIN	SCHWEIN	1		227490000000037	3376
44	7	12	34	36	EINSPARUNG	RECHNUNG		0		-1	-1
44	7	12	35	19	BAHNSTEIG	ANPASSUNG	ERLAUBNIS	0		212229999999981	17496
44	7	12	36	7	HIRN	STUDIE		0		-1	-1
44	7	12	37	2	GENIE	MATHEMATIK	MATHEMATIKER	0		1264	3031
44	7	12	38	18	PARTY	THEKE	NACHT	0		600779999999981	6988
44	7	12	39	30	DORF	ISOLATION	FEST	0		139370000000019	2050
44	7	12	40	10	ZAUBERKÜNSTLER	TRICK	KUT	0		124020000000019	1759
44	8	13	1	24	ENTSCHLOSSENHEIT	DURCHSETZUNG	ZIEL	0		463609999999963	5756
44	8	13	2	26	KUNSTWERK	AUFMACHUNG		0		-1	-1
44	8	13	3	16	TRAINING	PULS	SPORT	0		195890000000037	2869
44	8	13	4	23	STREIK	KONFLIKT	ÄRGER	0		198509999999963	3299
44	8	13	5	37	FLAMME	LEUCHTE	FEUER	0		348159999999963	4493
44	8	13	6	39	FREILASSUNG	AUFENTHALT	GEFÄNGNIS	0		496709999999963	7887
44	8	13	7	13	ZAHLUNG	QUITTUNG	GELD	0		486290000000037	5639
44	8	13	8	2	PARK	VEGETATION		0		-1	-1
44	8	13	9	12	TRAINER	STIL		0		-1	-1
44	8	13	10	6	BEGEISTERUNG	GEFÜHL	FREUDE	0		149819999999925	2759
44	8	13	11	4	SPRECHER	AUFRUF		0		-1	-1
44	8	13	12	32	KLEIDERSCHRANK	HANDSCHUH		0		-1	-1
44	8	13	13	17	WAFFE	KRIEG		0		-1	-1
44	8	13	14	3	OZEAN	KRABBE	DAMPFER	0		6405	8321
44	8	13	15	38	SUBMISSION	ERNIEDRIGUNG	UNTERWERFUNG	0		127890000000037	4167
44	8	13	16	33	SENDER	NOTIZ	RADIO	0		159109999999963	2727
44	8	13	17	11	DOKUMENT	BESCHEINIGUNG		0		-1	-1
44	8	13	18	36	KLEINIGKEIT	WAAGE		0		-1	-1
44	8	13	19	10	MILCH	KÄSE	KÄSE	1		117330000000075	2206
44	8	13	20	18	BEWERTUNG	KELLNERIN	NOTE	0		552109999999963	7649
44	8	13	21	35	ZUCKER	SPEISE	ESSEN	0		128690000000037	2127
44	8	13	22	7	KRANZ	NEST	UNKRAUT	0		430659999999963	5559
44	8	13	23	27	SUBSTANZ	SEELE	MATERIAL	0		318309999999963	4361
44	8	13	24	1	WAHNSINN	ANSTALT	ANSTALT	1		482909999999963	5885
44	8	13	25	28	NACHRICHT	GEBURTSTAG	RADIO	0		323109999999963	4263
44	8	13	26	31	TEICH	ÜBERSCHWEMMUNG	ÜBERSCHWEMMUNG	1		225509999999963	4623
44	8	13	27	15	VERBRÜDERUNG	ENTSCHULDIGUNG	BLUT	0		319109999999963	3943
44	8	13	28	25	GERICHTSHOF	UNWAHRHEIT	URTEIL	0		115909999999963	2711
44	8	13	29	19	INSEL	URLAUBER		0		-1	-1
44	8	13	30	5	AUFTAKT	SPIEL		0		-1	-1
44	8	13	31	21	REVOLUTION	WIDERSTAND	AUFSTAND	0		849509999999963	10775
44	8	13	32	9	STALL	KUH	OCHSE	0		434309999999963	5503
44	8	13	33	29	KONJUNKTUR	DIAGNOSE	VERÄNDERUNG	0		296530000000075	6895
44	8	13	34	22	WIEDERHERSTELLUNG	VERSCHLECHTERUNG		0		-1	-1
44	8	13	35	8	BEWUNDERUNG	SCHÖNHEIT	SCHÖNHEIT	1		2131	3979
44	8	13	36	14	MUSIK	OPER	INSTRUMENT	0		441180000000075	5769
44	8	13	37	20	ZAHL	PHYSIK	PHYSIK	1		3237	4341
44	8	13	38	34	FRAU	BLUSE	BLUSE	1		162309999999963	2447
44	8	13	39	40	REGENSCHIRM	BEDARF	SONNENSCHEIN	0		948080000000075	12119
44	8	13	40	30	HASS	GEFECHT		0		-1	-1
								63
