## Supplementary material for "Vast amounts of encoded items nullify but do not reverse the effect of sleep on declarative memory": Dataset: PAL_45_1_2.xlsx

### Sheet: Sheet1
VP_Nr	Block	VersioN	counter	pair_code	cue	correct_answer	answer		accuracy	reactiontime1	reactiontime2
45	1	13	1	1	WAHNSINN	ANSTALT		0		-1	-1
45	1	13	2	20	ZAHL	PHYSIK	KOPF	0		7623.2	8831
45	1	13	3	26	KUNSTWERK	AUFMACHUNG	ATTELIER	0		3663.4	5271
45	1	13	4	10	MILCH	KÄSE	KÄSE	1		2159.5	3554
45	1	13	5	7	KRANZ	NEST		0		-1	-1
45	1	13	6	2	PARK	VEGETATION		0		-1	-1
45	1	13	7	29	KONJUNKTUR	DIAGNOSE		0		-1	-1
45	1	13	8	40	REGENSCHIRM	BEDARF		0		-1	-1
45	1	13	9	9	STALL	KUH	KUH	1		2179.5	2980
45	1	13	10	6	BEGEISTERUNG	GEFÜHL		0		-1	-1
45	1	13	11	16	TRAINING	PULS	HALLE	0		3500.2	8311
45	1	13	12	17	WAFFE	KRIEG	REVOLVER	0		4918.8	6791
45	1	13	13	24	ENTSCHLOSSENHEIT	DURCHSETZUNG	EMOTION	0		4287.5	14415
45	1	13	14	13	ZAHLUNG	QUITTUNG	EINGANG	0		2079.5	3431
45	1	13	15	38	SUBMISSION	ERNIEDRIGUNG		0		-1	-1
45	1	13	16	15	VERBRÜDERUNG	ENTSCHULDIGUNG	VERSÖHNUNG	0		12865.3	16300
45	1	13	17	11	DOKUMENT	BESCHEINIGUNG		0		-1	-1
45	1	13	18	31	TEICH	ÜBERSCHWEMMUNG	FISCHER	0		10415.5	11687
45	1	13	19	22	WIEDERHERSTELLUNG	VERSCHLECHTERUNG		0		-1	-1
45	1	13	20	27	SUBSTANZ	SEELE		0		-1	-1
45	1	13	21	34	FRAU	BLUSE	MANN	0		1462.5	2939
45	1	13	22	36	KLEINIGKEIT	WAAGE		0		-1	-1
45	1	13	23	35	ZUCKER	SPEISE		0		-1	-1
45	1	13	24	30	HASS	GEFECHT	WUT	0		2556.3	3383
45	1	13	25	32	KLEIDERSCHRANK	HANDSCHUH	SCHUHE	0		14439.4	16071
45	1	13	26	21	REVOLUTION	WIDERSTAND		0		-1	-1
45	1	13	27	25	GERICHTSHOF	UNWAHRHEIT	STAAT	0		3126.9	5876
45	1	13	28	4	SPRECHER	AUFRUF	RADIO	0		13298.4	14546
45	1	13	29	5	AUFTAKT	SPIEL	NOTEN	0		5543.4	6512
45	1	13	30	37	FLAMME	LEUCHTE	HERD	0		4238.6	5209
45	1	13	31	8	BEWUNDERUNG	SCHÖNHEIT		0		-1	-1
45	1	13	32	23	STREIK	KONFLIKT	REVOLTE	0		10930.6	12282
45	1	13	33	33	SENDER	NOTIZ	EMPFÄNGER	0		2103.4	4871
45	1	13	34	18	BEWERTUNG	KELLNERIN		0		-1	-1
45	1	13	35	12	TRAINER	STIL	SPIELER	0		2959.4	4119
45	1	13	36	19	INSEL	URLAUBER	LAND	0		7503.6	8239
45	1	13	37	14	MUSIK	OPER	OBOE	0		3828.4	7738
45	1	13	38	39	FREILASSUNG	AUFENTHALT	ANKLAGE	0		12611.6	14160
45	1	13	39	3	OZEAN	KRABBE		0		-1	-1
45	1	13	40	28	NACHRICHT	GEBURTSTAG	SENDER	0		8056.6	9024
45	2	14	1	21	UNABHÄNGIGKEIT	SELBSTBESTIMMUNG		0		-1	-1
45	2	14	2	4	INFLATION	ENTWERTUNG		0		-1	-1
45	2	14	3	11	PRÄDIKAT	PRIMA	PRONOMEN	0		9087.5	11031
45	2	14	4	32	SCHLUSSFOLGERUNG	KONSEQUENZ	FAZIT	0		4967.7	8231
45	2	14	5	18	KONFRONTATION	RACHE	KRIEG	0		3935.5	5023
45	2	14	6	34	NACHBARSCHAFT	HECKE		0		-1	-1
45	2	14	7	7	VORBEREITUNG	VERÖFFENTLICHUNG		0		-1	-1
45	2	14	8	22	AUTOR	ERFINDUNG	LESUNG	0		3215.5	6719
45	2	14	9	13	URLAUB	AUSFALL	STRAND	0		2712.1	4171
45	2	14	10	20	ERKLÄRUNG	WISSENSCHAFT		0		7971.7	10619
45	2	14	11	37	PARLAMENT	KANZLER	BESCHLUSS	0		10743.5	12855
45	2	14	12	10	SCHMUGGEL	IMPORT		0		-1	-1
45	2	14	13	8	EXPERIMENT	UNTERSUCHUNG	VERSUCH	0		4748.1	6319
45	2	14	14	28	SCHLÄGER	KRIMINALITÄT		0		-1	-1
45	2	14	15	14	WANGE	CHRIST		0		-1	-1
45	2	14	16	19	MINIMUM	NOTWENDIGKEIT		0		-1	-1
45	2	14	17	24	VATER	VORBILD		0		-1	-1
45	2	14	18	5	GANG	TOR		0		-1	-1
45	2	14	19	6	LIMIT	MAXIMUM		0		-1	-1
45	2	14	20	26	RASSE	NATIONALIST	NATIONALITÄT	0		4543.7	7248
45	2	14	21	16	FREUNDSCHAFT	GEFÄHRTE	VERTRAUEN	0		2103.7	4439
45	2	14	22	17	TECHNOLOGIE	GEHIRNWÄSCHE		0		-1	-1
45	2	14	23	15	LAMM	MITTAGESSEN		0		-1	-1
45	2	14	24	9	INTENSIVSTATION	KRANKENHAUS		0		-1	-1
45	2	14	25	33	KNOBLAUCH	VAMPIR	VAMPIR	1		2031.5	4078
45	2	14	26	29	FAUST	GEWALT		0		-1	-1
45	2	14	27	3	IDIOT	UNSINN		0		-1	-1
45	2	14	28	35	LIST	NAZI	LÜGE	0		4867.5	6195
45	2	14	29	31	TOD	NOTWEHR		0		-1	-1
45	2	14	30	27	HINDERUNG	SIEGEL		0		-1	-1
45	2	14	31	12	UNHEIL	ALPTRAUM		0		-1	-1
45	2	14	32	38	ZELT	ZIRKUS		0		-1	-1
45	2	14	33	30	DIAKONIE	VERSORGUNG	GEMEINSCHAFT	0		2887.5	5183
45	2	14	34	36	SÄUFER	WIRT		0		-1	-1
45	2	14	35	40	LEBER	ORGAN		0		-1	-1
45	2	14	36	1	GEMEINSCHAFT	ZUSAMMENARBEIT	HAUS	0		5847.6	6823
45	2	14	37	23	FLÜCHTLING	ASYL	ASYL	1		1775.5	4164
45	2	14	38	2	SOLO	MUSIKINSTRUMENT		0		-1	-1
45	2	14	39	39	GESELLSCHAFT	EINHEIT		0		-1	-1
45	2	14	40	25	FRIEDEN	ALLIANZ	WELT	0		2575.7	3762
45	3	15	1	32	FORMEL	BERECHNUNG	ZAHL	0		3270.1	4505
45	3	15	2	36	INFORMATIK	PROGRAMMIERUNG		0		-1	-1
45	3	15	3	31	ERMITTLUNG	SCHULD	LÖSUNG	0		2407.6	3831
45	3	15	4	17	KOOPERATION	MITHILFE		0		-1	-1
45	3	15	5	38	GEGNER	WAFFENSTILLSTAND	FEIND	0		6103.7	7879
45	3	15	6	40	BEARBEITUNG	HONORAR	WIEDERHOLUNG	0		7031.9	10079
45	3	15	7	8	GELIEBTE	GEHEIMNIS	ZUNEIGUNG	0		6888.1	8927
45	3	15	8	21	AUSEINANDERSETZUNG	ÜBERLEGUNG	STREIT	0		2911.8	5447
45	3	15	9	7	DONNER	BLITZ	BLITZ	1		3903.7	6647
45	3	15	10	24	AKTEUR	DRAMATIK	THEATER	0		12215.9	13967
45	3	15	11	33	TAGEBUCH	BIOGRAPHIE	BIOGRAPHIE	1		2150.9	10155
45	3	15	12	16	SONNE	GRAD	MOND	0		3282	4169
45	3	15	13	6	MANDANT	RECHT	RECHT	1		5129.7	6199
45	3	15	14	15	TRITT	SOHLE	BRETT	0		4253.5	5201
45	3	15	15	28	BILD	FOTO	RAHMEN	0		5012.5	7263
45	3	15	16	9	SUBKULTUR	UNTERGRUND		0		-1	-1
45	3	15	17	34	PATRIOTISMUS	EXTREMISMUS		0		-1	-1
45	3	15	18	35	GOTT	VEREHRUNG	BILD	0		3671.9	4737
45	3	15	19	4	BRILLE	KRAWATTE	LINSE	0		6195.3	7101
45	3	15	20	22	STROH	WALDBRAND	HUT	0		1770.8	2271
45	3	15	21	20	REGENBOGEN	FARBE	FARBEN	1		5959.9	7119
45	3	15	22	18	ERNÄHRUNG	EIWEIß		0		-1	-1
45	3	15	23	27	KUNST	ARTIST	WERK	0		6200.1	7200
45	3	15	24	14	REGIME	ZERSCHLAGUNG		0		-1	-1
45	3	15	25	5	STÜTZE	BEGLEITER		0		-1	-1
45	3	15	26	26	POLIZEI	EINSATZ	GERECHTIGKEIT	0		8855.9	11768
45	3	15	27	37	BEFRAGUNG	MEHRHEIT	VERHÖR	0		3402.2	4809
45	3	15	28	13	WANDEL	ZWISCHENZEIT		0		-1	-1
45	3	15	29	19	ARBEITER	EINKOMMEN		0		-1	-1
45	3	15	30	2	UNTERSCHRIFT	FORMULAR	DOKUMENT	0		4796.3	7167
45	3	15	31	30	ERDBALL	WELTKARTE	WELT	0		7671.9	8337
45	3	15	32	12	TECHNIKER	INGENIEUR		0		-1	-1
45	3	15	33	11	SCHÄTZUNG	SPEKULATION	WERT	0		3873.9	4899
45	3	15	34	23	OPPOSITION	VERWEIGERUNG	GEGNER	0		2596.3	4070
45	3	15	35	1	PYRAMIDE	ARCHITEKTUR		0		-1	-1
45	3	15	36	3	VORSTAND	LEITER		0		-1	-1
45	3	15	37	39	DESSERT	HONIG	BANANE	0		2363.7	3999
45	3	15	38	25	DRECK	VERUNREINIGUNG		0		-1	-1
45	3	15	39	10	ZOO	BÄR	GIRAFFE	0		4794	6336
45	3	15	40	29	INTERVENTION	STREIT		0		-1	-1
45	4	16	1	13	JOURNALIST	PRESSEFREIHEIT	ZEITUNG	0		4902.8	6343
45	4	16	2	18	ASSISTENT	PROFESSION		0		-1	-1
45	4	16	3	34	STUDENT	KLAUSUR	DOZENT	0		3768	5616
45	4	16	4	35	FREUDE	LUST		0		4664	13728
45	4	16	5	21	RANG	HIERARCHIE	GANG	0		1752	3736
45	4	16	6	9	SCHNITT	FILM		0		-1	-1
45	4	16	7	27	ROUTE	HEIMWEG	AUTO	0		4352	5936
45	4	16	8	20	ANLAGE	RENDITE	PLATZ	0		3997.8	5048
45	4	16	9	6	BEVÖLKERUNG	MASSE	MAXIMUM	0		2784.7	5296
45	4	16	10	1	BEHÖRDE	KÜNDIGUNG	GERECHTIGKEIT	0		6560	8880
45	4	16	11	32	BAUER	FARM	STALL	0		6176	7288
45	4	16	12	36	BOMBE	TERRORIST	EXPLOSION	0		4784	6939
45	4	16	13	23	BOSS	HEMD		0		-1	-1
45	4	16	14	40	VIRUS	ERREGER		0		-1	-1
45	4	16	15	38	PRIESTER	KATHEDRALE	BIBEL	0		2416	4595
45	4	16	16	15	VISUM	TOURISMUS	ANTRAG	0		4895.5	6652
45	4	16	17	29	GERICHT	VERHANDLUNG	RICHTER	0		3191.8	10200
45	4	16	18	22	DIREKTION	BESCHLUSS	STRAFE	0		3880	5656
45	4	16	19	10	FLÄCHE	ZENTRUM	QUADRAT	0		8070.9	14176
45	4	16	20	8	BEFUGNIS	ERMÄCHTIGUNG	ERLAUBNIS	0		2177.9	4640
45	4	16	21	12	KAPITALISMUS	KOMMUNISMUS		0		-1	-1
45	4	16	22	19	AFFÄRE	PARTNERSCHAFT	FREMDGEHEN	0		8324.4	12352
45	4	16	23	24	MODE	HOSE	HEMD	0		7719.9	8904
45	4	16	24	37	MÖRDER	SÜNDE	BESTRAFUNG	0		3101	5440
45	4	16	25	16	BIRKE	LAUB	WALD	0		5848	7505
45	4	16	26	4	UNRECHT	BENACHTEILIGUNG	GEFÄNGNIS	0		4213.9	7102
45	4	16	27	2	GEFAHR	HAI	FLUCHT	0		2220.4	3336
45	4	16	28	7	KOMMENTAR	PRESSE	SPIELFELD	0		6135.9	7744
45	4	16	29	28	BOOT	MATROSE		0		-1	-1
45	4	16	30	31	EXEKUTION	ERSCHIEßUNG		0		-1	-1
45	4	16	31	14	KOCH	OFEN	SCHÜRZE	0		2641.9	5818
45	4	16	32	17	JUSTIZ	GLAUBWÜRDIGKEIT	STAAT	0		3951.9	5256
45	4	16	33	30	AUSKUNFT	PROPAGANDA	FLUG	0		3975	4871
45	4	16	34	3	SEE	WASSER	MANN	0		5896	6816
45	4	16	35	26	PUBLIKUM	ZUSCHAUER		0		-1	-1
45	4	16	36	39	FLIRT	ROMANTIK	FRAU	0		4927.9	6344
45	4	16	37	5	NATION	EINIGKEIT	EINHEIT	0		5024	6297
45	4	16	38	33	VERGÜTUNG	GELD		0		-1	-1
45	4	16	39	25	CHARAKTER	OFFENHEIT	SELBSTBEWUSST	0		9520	13144
45	4	16	40	11	PHASE	STADIUM	EINHEIT	0		2720	7385
45	5	1	1	25	SPASS	FEIER	FREUDE	0		3593	5017
45	5	1	2	6	CHAOS	STRUKTUR		0		-1	-1
45	5	1	3	11	GEHIRN	BEWUSSTSEIN	ORDNUNG	0		3383.1	6128
45	5	1	4	28	URHEBER	KAUSALITÄT	RECHT	0		1823.1	2935
45	5	1	5	19	ERDE	STEIN	BODEN	0		4000.1	4760
45	5	1	6	37	ANEKDOTE	WITZ	DICHTER	0		1976.2	3239
45	5	1	7	27	GRUNDRECHT	VERFASSUNG	BEDÜRNIS	0		4120.2	5920
45	5	1	8	7	ZEITUNG	DRUCK	ARTIKEL	0		1702.4	5272
45	5	1	9	13	KUGEL	QUADRAT	FORM	0		2511	3432
45	5	1	10	3	STILLE	EINSAMKEIT	WASSER	0		4560.2	5751
45	5	1	11	26	SKLAVE	KÖNIG		0		-1	-1
45	5	1	12	32	EINGEBUNG	IDEE	BESINNUNG	0		3215	6080
45	5	1	13	40	PUPPE	KIND	SPIEL	0		2703	4050
45	5	1	14	4	STURM	WINDHAUCH	B	0		5371.8	6160
45	5	1	15	5	BERUF	ANERKENNUNG	ARBEITER	0		6620	8399
45	5	1	16	17	STAUB	SAUBERKEIT	KORN	0		4044	5012
45	5	1	17	30	BEGRIFF	BEDEUTUNG		0		-1	-1
45	5	1	18	2	MASCHINE	APPARAT		0		-1	-1
45	5	1	19	24	BEDÜRFNIS	WERBUNG		0		-1	-1
45	5	1	20	35	FIGUR	BRETT	BETOUNUNG	0		5751	10175
45	5	1	21	1	PELZ	FUCHS	LAMM	0		5159.2	6696
45	5	1	22	39	SCHAMGEFÜHL	KÖRPER	EMOTIONEN	0		6695.5	10839
45	5	1	23	12	NUTZEN	KOSTEN	WIRKUNG	0		4661	6299
45	5	1	24	10	ABSPRACHE	VERTRAG		0		-1	-1
45	5	1	25	22	LÖSUNG	PROBLEM	VORSCHLAG	0		1916	3644
45	5	1	26	20	INFORMATION	INHALT	BEARBEITUNG	0		2835.4	6839
45	5	1	27	36	RÜCKSCHRITT	VERGANGENHEIT		0		-1	-1
45	5	1	28	14	STERN	WEIHNACHTEN	HIMMEL	0		1471	3319
45	5	1	29	16	VOGEL	KATZE	NEST	0		1861.1	6346
45	5	1	30	34	EMPFEHLUNG	RAT		0		-1	-1
45	5	1	31	31	NÄSSE	GEWITTER	STRASSE	0		6541.7	10849
45	5	1	32	8	BARGELD	WERT	ZAHLUNG	0		6503.5	7884
45	5	1	33	18	TRINKSPRUCH	SPRICHWORT	SPRICHWORT	1		5535.2	8024
45	5	1	34	38	FÄHIGKEIT	VERANLAGUNG		0		-1	-1
45	5	1	35	15	BECHER	KAFFEE	TISCH	0		5015.2	5887
45	5	1	36	23	SÄNGER	KÜNSTLER	LIED	0		2888.2	3552
45	5	1	37	9	FORM	KREIS	KEGEL	0		3007	4383
45	5	1	38	29	MANGEL	VERZICHT	EISEN	0		2887.2	4023
45	5	1	39	21	DEMOKRATIE	SYSTEM	ABSTIMMUNG	0		4119	6178
45	5	1	40	33	RÜSTUNG	ANGRIFF	RITTER	0		10268	11804
45	6	2	1	30	SPRACHE	AKUSTIK	LERNEN	0		2293.3	4613
45	6	2	2	33	ERLÖSUNG	HIMMELREICH		0		-1	-1
45	6	2	3	32	TRAUM	WIRKLICHKEIT	SCHIFF	0		3210.4	4639
45	6	2	4	22	MACHT	HERRSCHER	GEWALT	0		1748.6	2985
45	6	2	5	38	NEFFE	GROSSMUTTER	TANTE	0		2833.4	4325
45	6	2	6	12	KOMÖDIE	DRAMA		0		-1	-1
45	6	2	7	17	VERSCHLEIERUNG	KOPFTUCH	VERSTECK	0		8687.1	11599
45	6	2	8	40	POSTKUTSCHE	PFERD		0		-1	-1
45	6	2	9	24	GNADE	BARMHERZIGKEIT	ERLÖSUNG	0		5559.1	7455
45	6	2	10	7	GRAS	VIEH	FLECK	0		3190.2	4149
45	6	2	11	26	FRAGE	EINWAND		0		-1	-1
45	6	2	12	29	TAL	WIESE	WIESE	1		3783.3	4687
45	6	2	13	15	SEEGANG	DAMPFER	BOOT	0		7431.1	8519
45	6	2	14	35	ANFORDERUNG	SCHWIERIGKEIT	VERLANGEN	0		7151.2	8831
45	6	2	15	39	FASS	KELLER	KELLER	1		8635.9	9773
45	6	2	16	28	UHR	KIRCHE	KIRCHE	1		2815.2	5111
45	6	2	17	21	ANSTAND	SITTE		0		-1	-1
45	6	2	18	36	AUSWERTUNG	ERGEBNIS	ERGEBNIS	1		2415.2	4687
45	6	2	19	5	FREUND	VERTRAUEN	SCHULE	0		7911.2	10111
45	6	2	20	34	PRÜFUNG	MISSERFOLG	STRESS	0		1958.6	6863
45	6	2	21	6	ZUWACHS	FORTSCHRITT		0		-1	-1
45	6	2	22	10	ILLUSION	WAHRNEHMUNG		0		-1	-1
45	6	2	23	16	KRITERIUM	AUSWAHL	ASPEKT	0		4615.3	6015
45	6	2	24	4	KRITIK	ZWEIFEL		0		-1	-1
45	6	2	25	1	BLICK	PERSPEKTIVE	WINKEL	0		2075.6	3580
45	6	2	26	8	BERG	HÜTTE	GIPFEL	0		2025.2	3497
45	6	2	27	2	MALER	PIANIST	LEINWAND	0		5343.2	9112
45	6	2	28	23	BUNGALOW	SIEDLUNG		0		-1	-1
45	6	2	29	19	GEISEL	GEFANGENER		0		-1	-1
45	6	2	30	37	DÄMMERUNG	MORGENGRAUEN	NACHT	0		3263.2	4740
45	6	2	31	14	HAUT	BLUT		0		-1	-1
45	6	2	32	11	EHE	VERLOBUNG	BETRUG	0		8915.2	11780
45	6	2	33	9	GESPENST	ERSCHEINUNG	HAUS	0		4942.2	5799
45	6	2	34	18	SCHMETTERLING	BLÜTE	WIESE	0		3475.6	5279
45	6	2	35	31	HÄRTE	KRAFT	FALL	0		1910.3	3409
45	6	2	36	25	DISZIPLIN	GEHORSAM		0		-1	-1
45	6	2	37	27	SCHICKSAL	IRONIE	SCJLAG	0		1964.6	3407
45	6	2	38	3	VERLUST	ABNAHME		0		-1	-1
45	6	2	39	13	TIER	FROSCH	GIRAFFE	0		6039.2	11288
45	6	2	40	20	BEGRÜSSUNG	FREUNDLICHKEIT		0		-1	-1
45	7	3	1	4	STUHL	SESSEL	SESSEL	1		2999	4256
45	7	3	2	24	RICHTER	GERECHTIGKEIT	GERECHTIGKEIT	1		6411.5	8779
45	7	3	3	15	PAPIER	BRIEF	BRIEF	1		3502.1	4479
45	7	3	4	22	ZEIT	URSPRUNG	DRUCK	0		5151.5	6079
45	7	3	5	2	VULKAN	EXPLOSION	EXPLOSION	1		1727.5	4029
45	7	3	6	31	VERGLEICH	GLEICHNIS		0		-1	-1
45	7	3	7	19	GESUNDHEIT	IMPFUNG		0		-1	-1
45	7	3	8	1	GIFT	MORD		0		-1	-1
45	7	3	9	27	ALKOHOL	OPIUM	SUCHT	0		4687.5	5615
45	7	3	10	10	LEIDENSCHAFT	KUSS	ORGASMUS	0		3215.2	13863
45	7	3	11	9	ANSICHT	MEINUNG	FORMAT	0		4359.5	5471
45	7	3	12	26	BEWEIS	TATSACHE	FOTO	0		1943.5	2559
45	7	3	13	40	PLAN	GROSSSTADT		0		-1	-1
45	7	3	14	39	GESCHREI	PANIK		0		-1	-1
45	7	3	15	33	AUTO	PRESTIGE	BAHN	0		1816.1	2719
45	7	3	16	21	STOLZ	RUHM	VORURTEIL	0		2434	7403
45	7	3	17	20	LARVE	RAUPE		0		-1	-1
45	7	3	18	13	HELDENMUT	TAPFERKEIT	RITTER	0		3311.3	4495
45	7	3	19	12	DAMPF	LOKOMOTIVE	LOCK	0		3767.3	5799
45	7	3	20	3	TÄUSCHUNG	ECHTHEIT	VERWIRRUNG	0		5535.5	7503
45	7	3	21	30	TAT	ABSICHT	KRAFT	0		3263.5	4471
45	7	3	22	35	PROFIL	Querschnitt	QUERSCHNITT	1		2839.5	6607
45	7	3	23	11	APFEL	PFIRSICH	BIRNE	0		3191.5	4495
45	7	3	24	37	WOLLE	KLEIDUNG	LAMM	0		2217.9	3031
45	7	3	25	36	JUNGE	MÄDCHEN	MÄDCHEN	1		1159.5	3001
45	7	3	26	17	GEIST	FLASCHE	GESPENST	0		8453.5	11149
45	7	3	27	38	DEFINITION	KONZEPT	BEGRIFF	0		7215.5	9135
45	7	3	28	16	GEBÄUDE	HOTEL	GERÜST	0		2511.5	4023
45	7	3	29	23	ARMUT	ELEND		0		-1	-1
45	7	3	30	34	ERDGESCHOSS	DACHBODEN	DACHBODEN	1		3518.1	5237
45	7	3	31	32	CHANCE	BEGEGNUNG		0		-1	-1
45	7	3	32	25	ZWIELICHT	UNTERWELT	ZWIEGESPALTEN	0		5652.6	9023
45	7	3	33	6	BESITZ	ANTEIL	EIGENTUM	0		1767.3	3071
45	7	3	34	18	GEDÄCHTNIS	ELEFANT		0		-1	-1
45	7	3	35	7	NORM	MORAL	MORAL	1		1535.3	2627
45	7	3	36	5	INDUSTRIE	BRANCHE	FABRIK	0		4374.5	5795
45	7	3	37	28	SEGEN	SCHÖPFER	GOTT	0		2247.5	3007
45	7	3	38	29	PUDDING	SÜSSIGKEITEN	DESSERT	0		3167.5	4645
45	7	3	39	14	FORDERUNG	GEHALT		0		-1	-1
45	7	3	40	8	MEINEID	EHRENHAFTIGKEIT	RICHTER	0		2668.1	3784
45	8	4	1	33	BEGABUNG	VERERBUNG	TALENT	0		2404.6	3500
45	8	4	2	13	NAGEL	METALL	HAMMER	0		1983.6	2815
45	8	4	3	4	ANGEBOT	MARKT	NACHFRAGE	0		1823.6	3687
45	8	4	4	23	GEDICHT	LIEBE	LIEBE	1		2223.4	3157
45	8	4	5	3	SALAT	GARTEN	TELLER	0		3130.5	4417
45	8	4	6	19	BETRAG	WECHSEL	ZAHL	0		3695.5	4691
45	8	4	7	38	SAUERSTOFF	LUFT	LUFT	1		3899.6	5843
45	8	4	8	7	HIMMEL	FIRMAMENT	ERDE	0		3639.6	4519
45	8	4	9	39	GESCHICHTE	ENTWICKLUNG		0		-1	-1
45	8	4	10	16	ERFORSCHUNG	PATENT	LABOR	0		3239.5	4207
45	8	4	11	18	BESESSENHEIT	TEUFEL	WILLE	0		4334.9	5879
45	8	4	12	10	ZIEL	RICHTUNG		0		-1	-1
45	8	4	13	29	ANFÜHRER	CHEF		0		-1	-1
45	8	4	14	22	ZIMMER	ECKE	TÜR	0		2524.1	3639
45	8	4	15	37	ANGST	SCHLANGE		0		-1	-1
45	8	4	16	35	FAHNE	EROBERUNG	MAST	0		3212.2	4023
45	8	4	17	25	BETTLER	UNGLÜCK		0		-1	-1
45	8	4	18	15	MOOR	SUMPF		0		-1	-1
45	8	4	19	17	KLIPPE	ABGRUND	SPRINGER	0		3309.4	10293
45	8	4	20	36	POLIZIST	WACHE	RECHT	0		7741.9	8735
45	8	4	21	32	DIENER	HALTUNG		0		-1	-1
45	8	4	22	28	GÖTTIN	GEBET	VERSUCHUNG	0		2599.7	4919
45	8	4	23	1	GRUPPE	VERSAMMLUNG		0		-1	-1
45	8	4	24	5	MÖNCH	NONNE	KLOSTER	0		6647.5	12495
45	8	4	25	27	VERRAT	TREUE	FEIND	0		6983.6	7855
45	8	4	26	6	STIRN	KINN	KINN	1		1863.9	3223
45	8	4	27	20	ANDEUTUNG	VERDACHT	ANSCHEIN	0		6647.2	8209
45	8	4	28	8	GLÜCK	ZUFALL		0		-1	-1
45	8	4	29	40	GENUSS	ZIGARRE		0		-1	-1
45	8	4	30	12	THEORIE	AUSNAHME	BEOBACHTUNG	0		8470.8	11031
45	8	4	31	14	ERGÄNZUNG	ZUSATZ	ERSCHLIESUNG	0		2911.6	8423
45	8	4	32	21	DIAMANT	GOLD	WERT	0		3407.6	4191
45	8	4	33	26	DICKICHT	WALD		0		-1	-1
45	8	4	34	24	LABYRINTH	SUCHE	WEGWEISER	0		7767.5	9351
45	8	4	35	2	SCHÜLER	DOZENT	LEHRER	0		3599.7	4871
45	8	4	36	9	LAUNE	HUMOR	EMOTION	0		5711.7	7479
45	8	4	37	34	SCHLEMMER	LECKERBISSEN	MEISTER	0		2727.7	4759
45	8	4	38	11	AUFGABE	ERLEDIGUNG	ERLEDIGUNG	1		3791.6	6767
45	8	4	39	31	MERKMAL	DETAIL		0		-1	-1
45	8	4	40	30	MUSIKER	AKKORDEON	NOTEN	0		3615.6	4803
								25
