## Supplementary material for "Vast amounts of encoded items nullify but do not reverse the effect of sleep on declarative memory": Dataset: PAL_45_1_3.xlsx

### Sheet: Tabelle1
VP_Nr	Block	VersioN	counter	pair_code	cue	correct_answer	answer		accuracy	reactiontime1	reactiontime2
45	1	13	1	10	MILCH	KÄSE	KUH	0		3946.1	5106
45	1	13	2	12	TRAINER	STIL	SPIELER	0		4471.1	6623
45	1	13	3	13	ZAHLUNG	QUITTUNG	GELD	0		3031.1	5400
45	1	13	4	18	BEWERTUNG	KELLNERIN	AUSSAGE	0		5723.9	7039
45	1	13	5	5	AUFTAKT	SPIEL		0		-1	-1
45	1	13	6	11	DOKUMENT	BESCHEINIGUNG	UNTERSCHRIFT	0		4519.1	9704
45	1	13	7	8	BEWUNDERUNG	SCHÖNHEIT		0		-1	-1
45	1	13	8	15	VERBRÜDERUNG	ENTSCHULDIGUNG	VERSÖHNUNG	0		241410000000001	5099
45	1	13	9	33	SENDER	NOTIZ	EMPFÄNGER	0		184310000000001	4731
45	1	13	10	29	KONJUNKTUR	DIAGNOSE		0		-1	-1
45	1	13	11	39	FREILASSUNG	AUFENTHALT	STRAFE	0		347910000000001	4751
45	1	13	12	27	SUBSTANZ	SEELE		0		-1	-1
45	1	13	13	31	TEICH	ÜBERSCHWEMMUNG	FISCHE	0		213610000000001	5144
45	1	13	14	30	HASS	GEFECHT	WUT	0		168010000000001	2227
45	1	13	15	28	NACHRICHT	GEBURTSTAG		0		-1	-1
45	1	13	16	23	STREIK	KONFLIKT		0		-1	-1
45	1	13	17	16	TRAINING	PULS	HALLE	0		790910000000001	8949
45	1	13	18	36	KLEINIGKEIT	WAAGE		0		-1	-1
45	1	13	19	25	GERICHTSHOF	UNWAHRHEIT	GERECHTIGKEIT	0		2247.3	5263
45	1	13	20	19	INSEL	URLAUBER		0		-1	-1
45	1	13	21	9	STALL	KUH	PFERD	0		274310000000001	3783
45	1	13	22	32	KLEIDERSCHRANK	HANDSCHUH		0		-1	-1
45	1	13	23	1	WAHNSINN	ANSTALT		0		-1	-1
45	1	13	24	40	REGENSCHIRM	BEDARF		0		-1	-1
45	1	13	25	34	FRAU	BLUSE	BLUSE	1		1551.8	2600
45	1	13	26	26	KUNSTWERK	AUFMACHUNG	MALER	0		686310000000001	7839
45	1	13	27	3	OZEAN	KRABBE	SAND	0		792179999999999	8592
45	1	13	28	14	MUSIK	OPER	OBOE	0		596210000000001	6960
45	1	13	29	21	REVOLUTION	WIDERSTAND	REVOLTE	0		547110000000001	6938
45	1	13	30	38	SUBMISSION	ERNIEDRIGUNG		0		-1	-1
45	1	13	31	6	BEGEISTERUNG	GEFÜHL		0		-1	-1
45	1	13	32	22	WIEDERHERSTELLUNG	VERSCHLECHTERUNG		0		-1	-1
45	1	13	33	20	ZAHL	PHYSIK		0		-1	-1
45	1	13	34	37	FLAMME	LEUCHTE	HERD	0		418179999999999	5130
45	1	13	35	2	PARK	VEGETATION		0		-1	-1
45	1	13	36	17	WAFFE	KRIEG	REVOLVER	0		352310000000001	5227
45	1	13	37	4	SPRECHER	AUFRUF	EMPFÄNGER	0		227210000000001	5040
45	1	13	38	24	ENTSCHLOSSENHEIT	DURCHSETZUNG		0		-1	-1
45	1	13	39	35	ZUCKER	SPEISE	VANILLE	0		449210000000001	6297
45	1	13	40	7	KRANZ	NEST		0		-1	-1
45	2	14	1	26	RASSE	NATIONALIST	NATIONALITÄT	0		499330000000005	10708
45	2	14	2	35	LIST	NAZI	LÜGE	0		245330000000005	3757
45	2	14	3	10	SCHMUGGEL	IMPORT		0		-1	-1
45	2	14	4	6	LIMIT	MAXIMUM		0		-1	-1
45	2	14	5	8	EXPERIMENT	UNTERSUCHUNG	VERSUCH	0		210119999999995	3501
45	2	14	6	7	VORBEREITUNG	VERÖFFENTLICHUNG		0		-1	-1
45	2	14	7	21	UNABHÄNGIGKEIT	SELBSTBESTIMMUNG		0		-1	-1
45	2	14	8	32	SCHLUSSFOLGERUNG	KONSEQUENZ		0		-1	-1
45	2	14	9	36	SÄUFER	WIRT	KNEIPE	0		399510000000009	5511
45	2	14	10	17	TECHNOLOGIE	GEHIRNWÄSCHE	MECHANIK	0		495130000000005	7007
45	2	14	11	1	GEMEINSCHAFT	ZUSAMMENARBEIT		0		-1	-1
45	2	14	12	31	TOD	NOTWEHR		0		-1	-1
45	2	14	13	22	AUTOR	ERFINDUNG		0		-1	-1
45	2	14	14	16	FREUNDSCHAFT	GEFÄHRTE		0		-1	-1
45	2	14	15	34	NACHBARSCHAFT	HECKE		0		-1	-1
45	2	14	16	33	KNOBLAUCH	VAMPIR	VAMPIR	1		154330000000005	3887
45	2	14	17	19	MINIMUM	NOTWENDIGKEIT	MAXIMUM	0		804710000000009	11621
45	2	14	18	2	SOLO	MUSIKINSTRUMENT		0		-1	-1
45	2	14	19	37	PARLAMENT	KANZLER	STAAT	0		2623	3639
45	2	14	20	18	KONFRONTATION	RACHE		0		-1	-1
45	2	14	21	23	FLÜCHTLING	ASYL	ASYL	1		149530000000005	2349
45	2	14	22	27	HINDERUNG	SIEGEL		0		-1	-1
45	2	14	23	29	FAUST	GEWALT	SCHLAG	0		629519999999995	8143
45	2	14	24	4	INFLATION	ENTWERTUNG		0		-1	-1
45	2	14	25	15	LAMM	MITTAGESSEN	FELL	0		371519999999995	4939
45	2	14	26	3	IDIOT	UNSINN		0		-1	-1
45	2	14	27	28	SCHLÄGER	KRIMINALITÄT		0		-1	-1
45	2	14	28	11	PRÄDIKAT	PRIMA	PRONOMEN	0		2312	3975
45	2	14	29	30	DIAKONIE	VERSORGUNG	NONNE	0		218180000000005	3575
45	2	14	30	9	INTENSIVSTATION	KRANKENHAUS		0		-1	-1
45	2	14	31	39	GESELLSCHAFT	EINHEIT		0		-1	-1
45	2	14	32	12	UNHEIL	ALPTRAUM		0		-1	-1
45	2	14	33	38	ZELT	ZIRKUS		0		-1	-1
45	2	14	34	5	GANG	TOR	BAND	0		501119999999995	6171
45	2	14	35	20	ERKLÄRUNG	WISSENSCHAFT		0		-1	-1
45	2	14	36	24	VATER	VORBILD	VORBILD	1		497510000000009	6893
45	2	14	37	14	WANGE	CHRIST	GESICHT	0		620130000000005	7641
45	2	14	38	13	URLAUB	AUSFALL		0		-1	-1
45	2	14	39	40	LEBER	ORGAN	SPENDER	0		355130000000005	5209
45	2	14	40	25	FRIEDEN	ALLIANZ		0		-1	-1
45	3	15	1	40	BEARBEITUNG	HONORAR	BESTÄTIGUNG	0		394639999999991	6506
45	3	15	2	7	DONNER	BLITZ	GEWITTER	0		134189999999991	7761
45	3	15	3	18	ERNÄHRUNG	EIWEIß		0		-1	-1
45	3	15	4	39	DESSERT	HONIG	PUDDING	0		535139999999991	6743
45	3	15	5	11	SCHÄTZUNG	SPEKULATION		0		-1	-1
45	3	15	6	33	TAGEBUCH	BIOGRAPHIE	BIOGRAPHIE	1		321970000000019	7647
45	3	15	7	10	ZOO	BÄR	AFFE	0		177539999999991	2439
45	3	15	8	25	DRECK	VERUNREINIGUNG	STRASSE	0		298339999999991	5829
45	3	15	9	28	BILD	FOTO	RAHMEN	0		264139999999991	4041
45	3	15	10	26	POLIZEI	EINSATZ	BESTRAFUNG	0		306920000000019	6031
45	3	15	11	20	REGENBOGEN	FARBE	FARBEN	1		161539999999991	2915
45	3	15	12	19	ARBEITER	EINKOMMEN		0		-1	-1
45	3	15	13	36	INFORMATIK	PROGRAMMIERUNG	TECHNIK	0		241520000000019	3929
45	3	15	14	1	PYRAMIDE	ARCHITEKTUR		0		-1	-1
45	3	15	15	31	ERMITTLUNG	SCHULD	ERGEBNIS	0		255939999999991	4993
45	3	15	16	2	UNTERSCHRIFT	FORMULAR	DOKUMENT	0		572529999999981	7365
45	3	15	17	23	OPPOSITION	VERWEIGERUNG		0		-1	-1
45	3	15	18	30	ERDBALL	WELTKARTE	WELT	0		207320000000019	3011
45	3	15	19	9	SUBKULTUR	UNTERGRUND		0		-1	-1
45	3	15	20	24	AKTEUR	DRAMATIK		0		-1	-1
45	3	15	21	13	WANDEL	ZWISCHENZEIT		0		-1	-1
45	3	15	22	12	TECHNIKER	INGENIEUR		0		-1	-1
45	3	15	23	17	KOOPERATION	MITHILFE		0		-1	-1
45	3	15	24	38	GEGNER	WAFFENSTILLSTAND		0		-1	-1
45	3	15	25	14	REGIME	ZERSCHLAGUNG		0		-1	-1
45	3	15	26	22	STROH	WALDBRAND	HUT	0		199139999999991	2535
45	3	15	27	8	GELIEBTE	GEHEIMNIS	MANN	0		100152999999998	10695
45	3	15	28	32	FORMEL	BERECHNUNG	ZAHL	0		440739999999991	5423
45	3	15	29	21	AUSEINANDERSETZUNG	ÜBERLEGUNG	STREIT	0		2343.5	3647
45	3	15	30	34	PATRIOTISMUS	EXTREMISMUS		0		-1	-1
45	3	15	31	4	BRILLE	KRAWATTE	FOKALISIERUNG	0		6271.5	8663
45	3	15	32	35	GOTT	VEREHRUNG	HIMMEL	0		172729999999981	2863
45	3	15	33	29	INTERVENTION	STREIT		0		-1	-1
45	3	15	34	16	SONNE	GRAD	MOND	0		165529999999981	2271
45	3	15	35	27	KUNST	ARTIST	GEMÄLDE	0		210339999999991	4907
45	3	15	36	3	VORSTAND	LEITER		0		-1	-1
45	3	15	37	37	BEFRAGUNG	MEHRHEIT	ERMITLUNG	0		338929999999981	5049
45	3	15	38	15	TRITT	SOHLE		0		-1	-1
45	3	15	39	5	STÜTZE	BEGLEITER		0		589539999999991	9799
45	3	15	40	6	MANDANT	RECHT	KANZLEI	0		252839999999991	3855
45	4	16	1	36	BOMBE	TERRORIST	ATTACKE	0		400160000000009	5329
45	4	16	2	27	ROUTE	HEIMWEG		0		-1	-1
45	4	16	3	34	STUDENT	KLAUSUR	DOZENT	0		215139999999991	3663
45	4	16	4	40	VIRUS	ERREGER		0		-1	-1
45	4	16	5	1	BEHÖRDE	KÜNDIGUNG		0		-1	-1
45	4	16	6	12	KAPITALISMUS	KOMMUNISMUS	KOMMUNIST	0		283960000000009	5935
45	4	16	7	3	SEE	WASSER		0		-1	-1
45	4	16	8	2	GEFAHR	HAI		0		-1	-1
45	4	16	9	31	EXEKUTION	ERSCHIEßUNG		0		-1	-1
45	4	16	10	18	ASSISTENT	PROFESSION		0		-1	-1
45	4	16	11	17	JUSTIZ	GLAUBWÜRDIGKEIT	STAAT	0		276260000000009	5410
45	4	16	12	4	UNRECHT	BENACHTEILIGUNG		0		-1	-1
45	4	16	13	16	BIRKE	LAUB	LERCHE	0		219639999999991	3430
45	4	16	14	39	FLIRT	ROMANTIK		0		-1	-1
45	4	16	15	29	GERICHT	VERHANDLUNG	URTEIL	0		8301.5	9845
45	4	16	16	9	SCHNITT	FILM		0		-1	-1
45	4	16	17	7	KOMMENTAR	PRESSE		0		-1	-1
45	4	16	18	38	PRIESTER	KATHEDRALE	GEMEINDE	0		465989999999991	5871
45	4	16	19	25	CHARAKTER	OFFENHEIT	GEDULDIG	0		906989999999991	11767
45	4	16	20	37	MÖRDER	SÜNDE		0		-1	-1
45	4	16	21	15	VISUM	TOURISMUS		0		-1	-1
45	4	16	22	20	ANLAGE	RENDITE		0		-1	-1
45	4	16	23	24	MODE	HOSE	HEMD	0		2503.5	3239
45	4	16	24	26	PUBLIKUM	ZUSCHAUER	SENDUNG	0		695960000000009	8591
45	4	16	25	21	RANG	HIERARCHIE	GANF	0		6072	6751
45	4	16	26	30	AUSKUNFT	PROPAGANDA		0		-1	-1
45	4	16	27	22	DIREKTION	BESCHLUSS		0		-1	-1
45	4	16	28	19	AFFÄRE	PARTNERSCHAFT		0		-1	-1
45	4	16	29	10	FLÄCHE	ZENTRUM	METER	0		224760000000009	3023
45	4	16	30	14	KOCH	OFEN	KÜCHE	0		270360000000009	3533
45	4	16	31	5	NATION	EINIGKEIT	EINHEIT	0		337739999999991	4513
45	4	16	32	33	VERGÜTUNG	GELD	LOHN	0		260760000000009	3385
45	4	16	33	8	BEFUGNIS	ERMÄCHTIGUNG	ERLAUBNIS	0		290939999999991	4381
45	4	16	34	23	BOSS	HEMD		0		-1	-1
45	4	16	35	35	FREUDE	LUST		0		-1	-1
45	4	16	36	11	PHASE	STADIUM	METHODE	0		3392	4689
45	4	16	37	6	BEVÖLKERUNG	MASSE		0		-1	-1
45	4	16	38	28	BOOT	MATROSE		0		-1	-1
45	4	16	39	32	BAUER	FARM	STALL	0		367139999999991	4921
45	4	16	40	13	JOURNALIST	PRESSEFREIHEIT	ARTIKEL	0		322160000000009	5421
45	5	1	1	17	STAUB	SAUBERKEIT	KORN	0		246259999999963	3238
45	5	1	2	20	INFORMATION	INHALT	VERMITTLUNG	0		229559999999963	4007
45	5	1	3	11	GEHIRN	BEWUSSTSEIN	KOPF	0		356359999999963	4279
45	5	1	4	39	SCHAMGEFÜHL	KÖRPER	EMOTION	0		383170000000019	5063
45	5	1	5	19	ERDE	STEIN		0		-1	-1
45	5	1	6	28	URHEBER	KAUSALITÄT	RECHT	0		215970000000019	3055
45	5	1	7	13	KUGEL	QUADRAT	FORM	0		222129999999981	2743
45	5	1	8	2	MASCHINE	APPARAT		0		-1	-1
45	5	1	9	25	SPASS	FEIER		0		-1	-1
45	5	1	10	8	BARGELD	WERT	BEZAHLUNG	0		618379999999981	8591
45	5	1	11	15	BECHER	KAFFEE	GLAS	0		755170000000019	8287
45	5	1	12	27	GRUNDRECHT	VERFASSUNG	VERLETZUNG	0		288579999999981	4495
45	5	1	13	18	TRINKSPRUCH	SPRICHWORT	SPRICHWORT	1		757570000000019	9656
45	5	1	14	26	SKLAVE	KÖNIG		0		-1	-1
45	5	1	15	30	BEGRIFF	BEDEUTUNG		0		-1	-1
45	5	1	16	34	EMPFEHLUNG	RAT		0		-1	-1
45	5	1	17	9	FORM	KREIS	KUGEL	0		383079999999981	4942
45	5	1	18	38	FÄHIGKEIT	VERANLAGUNG		0		-1	-1
45	5	1	19	22	LÖSUNG	PROBLEM	VORSCHLAG	0		229040000000037	4167
45	5	1	20	16	VOGEL	KATZE	WIPFEL	0		583979999999981	7239
45	5	1	21	36	RÜCKSCHRITT	VERGANGENHEIT		0		-1	-1
45	5	1	22	14	STERN	WEIHNACHTEN		0		-1	-1
45	5	1	23	4	STURM	WINDHAUCH	DONNER	0		365670000000019	4710
45	5	1	24	21	DEMOKRATIE	SYSTEM		0		-1	-1
45	5	1	25	35	FIGUR	BRETT		0		-1	-1
45	5	1	26	24	BEDÜRFNIS	WERBUNG		0		-1	-1
45	5	1	27	10	ABSPRACHE	VERTRAG		0		-1	-1
45	5	1	28	5	BERUF	ANERKENNUNG		0		-1	-1
45	5	1	29	6	CHAOS	STRUKTUR		0		-1	-1
45	5	1	30	23	SÄNGER	KÜNSTLER	BÜHNE	0		486370000000019	5930
45	5	1	31	33	RÜSTUNG	ANGRIFF	RITTER	0		206279999999981	3406
45	5	1	32	40	PUPPE	KIND		0		-1	-1
45	5	1	33	3	STILLE	EINSAMKEIT		0		-1	-1
45	5	1	34	31	NÄSSE	GEWITTER		0		-1	-1
45	5	1	35	37	ANEKDOTE	WITZ		0		-1	-1
45	5	1	36	29	MANGEL	VERZICHT	EISEN	0		4400.5	5536
45	5	1	37	1	PELZ	FUCHS	LAMM	0		439640000000037	5887
45	5	1	38	12	NUTZEN	KOSTEN		0		-1	-1
45	5	1	39	7	ZEITUNG	DRUCK	ARTIKEL	0		390079999999981	5372
45	5	1	40	32	EINGEBUNG	IDEE		0		-1	-1
45	6	2	1	39	FASS	KELLER	KRUG	0		275479999999981	3602
45	6	2	2	27	SCHICKSAL	IRONIE	SCHLAG	0		485590000000037	6536
45	6	2	3	2	MALER	PIANIST	MEISTER	0		222259999999963	3406
45	6	2	4	31	HÄRTE	KRAFT	FALL	0		295529999999981	3999
45	6	2	5	28	UHR	KIRCHE	KIRCHE	1		364790000000037	4895
45	6	2	6	13	TIER	FROSCH	GIRAFFE	0		203990000000037	4167
45	6	2	7	37	DÄMMERUNG	MORGENGRAUEN	NEBEL	0		135902000000002	14791
45	6	2	8	16	KRITERIUM	AUSWAHL		0		-1	-1
45	6	2	9	40	POSTKUTSCHE	PFERD		0		-1	-1
45	6	2	10	23	BUNGALOW	SIEDLUNG	HOLZHÜTTE	0		369209999999963	6792
45	6	2	11	32	TRAUM	WIRKLICHKEIT		0		-1	-1
45	6	2	12	35	ANFORDERUNG	SCHWIERIGKEIT		0		-1	-1
45	6	2	13	6	ZUWACHS	FORTSCHRITT	MAXIMIERUNG	0		231990000000037	4759
45	6	2	14	30	SPRACHE	AKUSTIK		0		-1	-1
45	6	2	15	5	FREUND	VERTRAUEN		0		-1	-1
45	6	2	16	12	KOMÖDIE	DRAMA	SCHAUSPIEL	0		397570000000019	6271
45	6	2	17	24	GNADE	BARMHERZIGKEIT		0		-1	-1
45	6	2	18	7	GRAS	VIEH	STROHHALM	0		587090000000037	8542
45	6	2	19	8	BERG	HÜTTE	TAL	0		260790000000037	3576
45	6	2	20	22	MACHT	HERRSCHER		0		-1	-1
45	6	2	21	26	FRAGE	EINWAND		0		-1	-1
45	6	2	22	11	EHE	VERLOBUNG	BRUCH	0		347990000000037	4332
45	6	2	23	20	BEGRÜSSUNG	FREUNDLICHKEIT		0		-1	-1
45	6	2	24	14	HAUT	BLUT		0		-1	-1
45	6	2	25	36	AUSWERTUNG	ERGEBNIS	ERGEBNIS	1		2340.5	4022
45	6	2	26	33	ERLÖSUNG	HIMMELREICH		0		-1	-1
45	6	2	27	38	NEFFE	GROSSMUTTER	TANTE	0		340690000000037	4518
45	6	2	28	1	BLICK	PERSPEKTIVE		0		-1	-1
45	6	2	29	10	ILLUSION	WAHRNEHMUNG		0		-1	-1
45	6	2	30	9	GESPENST	ERSCHEINUNG	SCHLOSS	0		389359999999963	5558
45	6	2	31	25	DISZIPLIN	GEHORSAM		0		-1	-1
45	6	2	32	29	TAL	WIESE	DORF	0		657609999999963	7402
45	6	2	33	19	GEISEL	GEFANGENER		0		-1	-1
45	6	2	34	34	PRÜFUNG	MISSERFOLG	EXAMEN	0		304790000000037	5087
45	6	2	35	4	KRITIK	ZWEIFEL		0		-1	-1
45	6	2	36	18	SCHMETTERLING	BLÜTE	WIESE	0		369570000000019	4567
45	6	2	37	21	ANSTAND	SITTE		0		-1	-1
45	6	2	38	15	SEEGANG	DAMPFER	BOOT	0		288309999999963	3599
45	6	2	39	3	VERLUST	ABNAHME		0		-1	-1
45	6	2	40	17	VERSCHLEIERUNG	KOPFTUCH		0		-1	-1
45	7	3	1	15	PAPIER	BRIEF	SCHERE	0		195470000000019	2975
45	7	3	2	16	GEBÄUDE	HOTEL	STOCKWERKE	0		241190000000037	4712
45	7	3	3	8	MEINEID	EHRENHAFTIGKEIT	WAHRHEIT	0		2812	4384
45	7	3	4	37	WOLLE	KLEIDUNG	SCHAF	0		224809999999963	3312
45	7	3	5	29	PUDDING	SÜSSIGKEITEN	DESSERT	0		291209999999963	5392
45	7	3	6	24	RICHTER	GERECHTIGKEIT	GESETZ	0		838390000000037	10848
45	7	3	7	23	ARMUT	ELEND		0		-1	-1
45	7	3	8	33	AUTO	PRESTIGE		0		-1	-1
45	7	3	9	6	BESITZ	ANTEIL		0		-1	-1
45	7	3	10	13	HELDENMUT	TAPFERKEIT		0		-1	-1
45	7	3	11	4	STUHL	SESSEL	SESSEL	1		165290000000037	3197
45	7	3	12	27	ALKOHOL	OPIUM		0		-1	-1
45	7	3	13	34	ERDGESCHOSS	DACHBODEN	KELLER	0		433129999999981	7249
45	7	3	14	31	VERGLEICH	GLEICHNIS		0		-1	-1
45	7	3	15	40	PLAN	GROSSSTADT		0		-1	-1
45	7	3	16	10	LEIDENSCHAFT	KUSS	EMOTION	0		2747	5731
45	7	3	17	18	GEDÄCHTNIS	ELEFANT		0		-1	-1
45	7	3	18	17	GEIST	FLASCHE		0		-1	-1
45	7	3	19	36	JUNGE	MÄDCHEN	MÄDCHEN	1		127909999999963	3151
45	7	3	20	25	ZWIELICHT	UNTERWELT		0		-1	-1
45	7	3	21	19	GESUNDHEIT	IMPFUNG		0		-1	-1
45	7	3	22	26	BEWEIS	TATSACHE	FÜHRUNG	0		371909999999963	5188
45	7	3	23	28	SEGEN	SCHÖPFER	HIMMEL	0		584290000000037	6909
45	7	3	24	14	FORDERUNG	GEHALT		0		-1	-1
45	7	3	25	22	ZEIT	URSPRUNG		0		-1	-1
45	7	3	26	30	TAT	ABSICHT	HANDLUNG	0		3051	4803
45	7	3	27	12	DAMPF	LOKOMOTIVE	LOCK	0		3640	4896
45	7	3	28	11	APFEL	PFIRSICH		0		-1	-1
45	7	3	29	20	LARVE	RAUPE		0		-1	-1
45	7	3	30	38	DEFINITION	KONZEPT	BEGRIFF	0		245590000000037	4118
45	7	3	31	1	GIFT	MORD	SPINNE	0		6057	7473
45	7	3	32	2	VULKAN	EXPLOSION	EXPLOSION	1		509070000000019	7396
45	7	3	33	35	PROFIL	Querschnitt	QUERSCHNITT	1		5334.5	7971
45	7	3	34	7	NORM	MORAL	MORAL	1		134390000000037	2392
45	7	3	35	5	INDUSTRIE	BRANCHE	MASCHINEN	0		252809999999963	4756
45	7	3	36	3	TÄUSCHUNG	ECHTHEIT		0		-1	-1
45	7	3	37	39	GESCHREI	PANIK		0		-1	-1
45	7	3	38	32	CHANCE	BEGEGNUNG		0		-1	-1
45	7	3	39	21	STOLZ	RUHM	VORURTEIL	0		442140000000037	7239
45	7	3	40	9	ANSICHT	MEINUNG		0		-1	-1
45	8	4	1	40	GENUSS	ZIGARRE		0		-1	-1
45	8	4	2	13	NAGEL	METALL	HAMMER	0		1423	2345
45	8	4	3	4	ANGEBOT	MARKT	NACHFRAGE	0		153419999999925	3880
45	8	4	4	38	SAUERSTOFF	LUFT	LUFT	1		463390000000037	7126
45	8	4	5	11	AUFGABE	ERLEDIGUNG		0		-1	-1
45	8	4	6	17	KLIPPE	ABGRUND	SPRUNG	0		370680000000075	4824
45	8	4	7	3	SALAT	GARTEN		0		-1	-1
45	8	4	8	6	STIRN	KINN	KINN	1		188219999999925	2666
45	8	4	9	28	GÖTTIN	GEBET	VERSUCHUNG	0		3951	5633
45	8	4	10	25	BETTLER	UNGLÜCK		0		-1	-1
45	8	4	11	39	GESCHICHTE	ENTWICKLUNG		0		-1	-1
45	8	4	12	35	FAHNE	EROBERUNG	MAST	0		1727	2551
45	8	4	13	34	SCHLEMMER	LECKERBISSEN		0		-1	-1
45	8	4	14	36	POLIZIST	WACHE	VERANTWORTUNG	0		271919999999925	8929
45	8	4	15	32	DIENER	HALTUNG		0		-1	-1
45	8	4	16	30	MUSIKER	AKKORDEON	NOTEN	0		692719999999925	7687
45	8	4	17	15	MOOR	SUMPF		0		-1	-1
45	8	4	18	1	GRUPPE	VERSAMMLUNG		0		-1	-1
45	8	4	19	5	MÖNCH	NONNE	KLOSTER	0		3448	6528
45	8	4	20	14	ERGÄNZUNG	ZUSATZ		0		-1	-1
45	8	4	21	22	ZIMMER	ECKE		0		-1	-1
45	8	4	22	21	DIAMANT	GOLD		0		-1	-1
45	8	4	23	20	ANDEUTUNG	VERDACHT		0		-1	-1
45	8	4	24	12	THEORIE	AUSNAHME	PRAXIS	0		179919999999925	3247
45	8	4	25	7	HIMMEL	FIRMAMENT	SEGEN	0		520530000000075	8968
45	8	4	26	9	LAUNE	HUMOR		0		-1	-1
45	8	4	27	16	ERFORSCHUNG	PATENT		0		-1	-1
45	8	4	28	10	ZIEL	RICHTUNG		0		-1	-1
45	8	4	29	33	BEGABUNG	VERERBUNG		0		-1	-1
45	8	4	30	26	DICKICHT	WALD		0		-1	-1
45	8	4	31	37	ANGST	SCHLANGE		0		-1	-1
45	8	4	32	24	LABYRINTH	SUCHE	IRRGARTEN	0		3119	4823
45	8	4	33	19	BETRAG	WECHSEL		0		-1	-1
45	8	4	34	31	MERKMAL	DETAIL		0		-1	-1
45	8	4	35	23	GEDICHT	LIEBE	LIEBE	1		203119999999925	2863
45	8	4	36	27	VERRAT	TREUE		0		-1	-1
45	8	4	37	8	GLÜCK	ZUFALL		0		-1	-1
45	8	4	38	18	BESESSENHEIT	TEUFEL		0		-1	-1
45	8	4	39	2	SCHÜLER	DOZENT	LEHRER	0		193519999999925	3047
45	8	4	40	29	ANFÜHRER	CHEF		0		-1	-1
								17
