## Supplementary material for "Vast amounts of encoded items nullify but do not reverse the effect of sleep on declarative memory": Dataset: PAL_45_2_2.xlsx

### Sheet: Sheet1
VP_Nr	Block	VersioN	counter	pair_code	cue	correct_answer	answer		accuracy	reactiontime1	reactiontime2
45	1	5	1	17	SCHIFF	DOCK	FAHRT	0		4186.8	5066
45	1	5	2	14	ANGABE	ZEUGE		0		-1	-1
45	1	5	3	6	GLAUBE	BIBEL	KREUZ	0		2541.8	3797
45	1	5	4	20	RIESE	SCHRITT	INSEL	0		3047.8	4072
45	1	5	5	38	FAHRZEUG	KETTE		0		-1	-1
45	1	5	6	37	WEBER	KAMM		0		-1	-1
45	1	5	7	39	VERLETZUNG	SCHORF	GEFAHR	0		1918.5	3695
45	1	5	8	15	TROPEN	AMAZONAS		0		-1	-1
45	1	5	9	25	SPORT	SCHWEISS	HALLE	0		2319.8	3575
45	1	5	10	24	INFEKTION	SCHMERZEN		0		-1	-1
45	1	5	11	34	EREIGNIS	FEST	ERLEBNIS	0		2599.8	4167
45	1	5	12	22	NATUR	PFLANZE	PFAD	0		487160000000001	5728
45	1	5	13	19	SCHULE	HOLZ		0		-1	-1
45	1	5	14	30	HEER	INFANTERIE		0		-1	-1
45	1	5	15	1	KRUG	BIER	GRUBE	0		9134	10629
45	1	5	16	32	FABRIK	PRODUKTION		0		-1	-1
45	1	5	17	33	REPTIL	ECHSE	ECHSE	1		4967.8	6080
45	1	5	18	21	BÜNDNIS	PAKT	BRUDERSHCAFT	0		2834	4926
45	1	5	19	5	ORCHESTER	KONZERT	OPER	0		5703.8	7431
45	1	5	20	10	INSTRUMENT	OBOE	OBOE	1		1551.7	2623
45	1	5	21	7	AUFSTAND	REBELLION	REBELLION	1		257760000000001	5071
45	1	5	22	31	AUFTRAG	ARBEIT	MISSION	0		5183.8	6599
45	1	5	23	27	SCHAUSPIEL	BÜHNE	KOMÖDIE	0		349510000000001	5799
45	1	5	24	36	STRASSE	TEER		0		-1	-1
45	1	5	25	26	FAHRRAD	PEDAL	FAHRER	0		185789999999999	3125
45	1	5	26	40	FLOTTE	DECK		0		-1	-1
45	1	5	27	9	KAUFHAUS	SCHAUFENSTER	TASCHE	0		330939999999999	4449
45	1	5	28	28	STIFT	KAPPE	KUGELSCHREIBER	0		414079999999999	7052
45	1	5	29	4	MAUER	BRÜSTUNG	FALL	0		245929999999999	3455
45	1	5	30	12	FLOCKEN	SCHNEE	SCHNEE	1		207629999999999	3055
45	1	5	31	35	GETREIDE	DINKEL	HIRSE	0		309579999999999	4025
45	1	5	32	16	REISE	KONTINENT		0		-1	-1
45	1	5	33	13	GESICHT	MASKE		0		-1	-1
45	1	5	34	3	BRÜCKE	SAN FRANCISCO	SCHADEN	0		2331	4514
45	1	5	35	29	PINSEL	LEINWAND		0		-1	-1
45	1	5	36	23	ZÜGEL	WENDE	KUTSCHE	0		373089999999999	5060
45	1	5	37	18	BAHNHOF	KIOSK	KIOSK	1		615089999999999	7710
45	1	5	38	11	MÖBEL	LEHNE	SESSEL	0		187170000000001	3127
45	1	5	39	2	GELENK	KEULE	FUSKNÖCHEL	0		3992	7441
45	1	5	40	8	HEFT	NOTE		0		-1	-1
45	2	6	1	6	DYNAMO	LICHT	LICHT	1		2581	3381
45	2	6	2	22	ENERGIE	ÖL	QUELLE	0		191760000000009	3056
45	2	6	3	7	TONNE	REGEN	GEWICHT	0		567780000000005	7699
45	2	6	4	39	LABOR	PIPETTE	VERSUCH	0		358330000000005	5131
45	2	6	5	35	KÜSTE	DÜNE		0		-1	-1
45	2	6	6	29	GRILLEN	SOMMER		0		-1	-1
45	2	6	7	1	UFER	DAMM		0		-1	-1
45	2	6	8	5	EISENBAHN	SCHIENE	DAMPF	0		7381.5	9399
45	2	6	9	24	SPIELZEUG	PLASTIK	LADEN	0		191069999999995	3197
45	2	6	10	8	FLUGZEUG	TOMATENSAFT	RAMPE	0		321580000000005	4472
45	2	6	11	38	FISCH	SCHUPPEN	TEICH	0		283310000000009	3760
45	2	6	12	9	HERD	FEUER	FLAMME	0		367080000000005	5351
45	2	6	13	14	HOCHZEIT	ALTAR	GESELLSCHAFT	0		3696	5968
45	2	6	14	26	KÜCHE	EIMER		0		-1	-1
45	2	6	15	31	ORKAN	WIRBEL	BÖHE	0		3862.5	6248
45	2	6	16	25	AQUARELL	GALERIE	LEINWAND	0		341480000000005	4737
45	2	6	17	16	NACHT	SCHEINWERFER	TAG	0		7621	8213
45	2	6	18	37	STRAUSS	TULPEN		0		-1	-1
45	2	6	19	20	RINGE	BAUM		0		-1	-1
45	2	6	20	32	SCHMIED	HUFEISEN	GOLD	0		2248	3314
45	2	6	21	12	ZEUS	HADES		0		-1	-1
45	2	6	22	3	GEBIRGE	EDELWEISS	TAL	0		347369999999995	4587
45	2	6	23	30	BUCH	SCHRIFTSTELLER	AUTOR	0		329389999999991	4759
45	2	6	24	21	ARZT	PRAXIS		0		-1	-1
45	2	6	25	4	WINTER	UNFALL		0		-1	-1
45	2	6	26	18	KAMPF	SIEG	KRIEG	0		216710000000009	3480
45	2	6	27	11	SCHACH	TURM	TURM	1		271980000000005	3436
45	2	6	28	27	MUSEUM	ÄGYPTEN		0		-1	-1
45	2	6	29	36	INSEKT	LIBELLE	FLIEGE	0		326210000000009	4736
45	2	6	30	10	TANNE	RINDE	LERCHE	0		1944	3056
45	2	6	31	33	LADEN	REKLAME	DIEB	0		219989999999991	2792
45	2	6	32	2	WEIN	BLUME		0		-1	-1
45	2	6	33	17	REVOLVER	KALIBER	GEWEHR	0		312739999999991	7384
45	2	6	34	23	NÄHEN	KREUZSTICH	KREUZSTICH	1		2654	4539
45	2	6	35	19	THEATER	REIHE	KOMÖDIE	0		1778	3578
45	2	6	36	34	MUSKEL	SEHNE	FASER	0		399610000000009	5351
45	2	6	37	13	VERORDNUNG	BESCHEID	GESETZ	0		3103	4215
45	2	6	38	15	GEFÄNGNIS	VERGEHEN	STRAFE	0		1848	2792
45	2	6	39	40	RADIO	STIMME		0		-1	-1
45	2	6	40	28	BIBLIOTHEK	SIGNATUR	VERLEIH	0		15006.8	16119
45	3	7	1	40	ARGUMENT	ENTSCHEIDUNG	GRUND	0		292339999999991	4182
45	3	7	2	15	SCHLAMM	HÜRDE	SCHLACHT	0		182110000000009	3413
45	3	7	3	38	ZAUBERER	ENTHÜLLUNG	MAGIE	0		243029999999981	3239
45	3	7	4	7	BOTSCHAFTER	NATIONALITÄT	NACHRICHT	0		187110000000009	3239
45	3	7	5	35	HAUSSCHUHE	PFEIFE		0		-1	-1
45	3	7	6	27	LAWINE	FELSBLOCK	FELSGERÖLL	0		386560000000009	8495
45	3	7	7	2	KAMMER	GEKLAPPER		0		-1	-1
45	3	7	8	18	STANGE	STOSS		0		-1	-1
45	3	7	9	19	UMWELT	GEFÄHRDUNG	SCHUT	0		1631	2529
45	3	7	10	16	FUSSKNÖCHEL	ARM	MUSKEL	0		117100000000093	5557
45	3	7	11	37	MIKROSKOP	BAKTERIEN	BAKTERIEN	1		2303	4171
45	3	7	12	20	TINTE	BLEISTIFT	FEDER	0		156320000000019	3571
45	3	7	13	6	HEKTAR	ZAUN	METER	0		2224	3128
45	3	7	14	24	DOKTOR	KLINIK	KITTEL	0		686170000000019	7879
45	3	7	15	39	ÄRGER	FEINDSELIGKEIT		0		-1	-1
45	3	7	16	9	STEUER	UNTERSCHLAGUNG	HINTERZIEHUNG	0		4413	6829
45	3	7	17	3	AUSBILDUNG	ZUKUNFT		0		496710000000009	7223
45	3	7	18	13	ERFOLG	LEBENSLAUF	KOMPROMISS	0		350310000000009	6815
45	3	7	19	1	HERZLICHKEIT	GEHÄSSIGKEIT	EIGENSCHAFT	0		499110000000009	6743
45	3	7	20	34	EMANZIPATION	GLEICHSTELLUNG	GLEICHHEIT	0		2688.5	4075
45	3	7	21	12	WHISKY	DUDELSACK	IRLAND	0		108827000000002	16261
45	3	7	22	8	FIEBER	ERSCHÖPFUNG	BETT	0		266789999999991	3339
45	3	7	23	36	VERMITTLUNG	INTERVIEW		0		-1	-1
45	3	7	24	22	SCHLEIM	HAFER		0		-1	-1
45	3	7	25	21	KRANKENWAGEN	NOTFALL		0		-1	-1
45	3	7	26	10	EIFERSUCHT	GRUND	GRUND	1		825889999999991	9012
45	3	7	27	5	ZITRONE	ERDBEERE	ERDBEERE	1		589360000000009	7816
45	3	7	28	25	METHODE	VERSUCH	WEG	0		6341.5	6983
45	3	7	29	32	ZERSTÖRUNG	AUSROTTUNG		0		-1	-1
45	3	7	30	14	PROFESSOR	HOCHSCHULE	STUDENT	0		423120000000019	5535
45	3	7	31	17	VERSCHIEDENHEIT	GEGENTEIL	UNTERSCHIED	0		6015	7951
45	3	7	32	30	DARBIETUNG	BEOBACHTUNG	SCHAUSPIEL	0		335210000000009	5823
45	3	7	33	23	SCHÄDEL	LEICHE	KNOCHEN	0		472989999999991	5919
45	3	7	34	29	ALGEBRA	FUNKTION	LÖSUNG	0		330379999999981	4730
45	3	7	35	33	CHARME	HERZ	GEFÜHL	0		4711	6031
45	3	7	36	26	ANTWORT	BEKENNTNIS	FRAGE	0		187120000000019	2607
45	3	7	37	11	ÜBERBLICK	STANDPUNKT		0		-1	-1
45	3	7	38	31	TODESKAMPF	LEBEN		0		-1	-1
45	3	7	39	28	ENTFÜHRUNG	AUSBEUTE	STRAFTAT	0		447910000000009	7103
45	3	7	40	4	WEISE	ART		0		-1	-1
45	4	8	1	37	FISCHER	MEER	NETZ	0		352729999999981	4283
45	4	8	2	5	JUNGFRAU	SCHLEIER	UNSCHULD	0		241129999999981	4355
45	4	8	3	35	LEICHTIGKEIT	SCHWERKRAFT		0		-1	-1
45	4	8	4	25	STIMMUNG	ATMOSPHÄRE	UNRUHE	0		842329999999981	9775
45	4	8	5	22	BEGINN	FOLGE		0		-1	-1
45	4	8	6	10	IRRTUM	MISSVERSTÄNDNIS	MISSACHTUNG	0		262070000000019	4855
45	4	8	7	39	RÄUBER	DIEBSTAHL	ZURECHTWEISUNG	0		508629999999981	7191
45	4	8	8	13	BÜSTENHALTER	BUSEN	BUSEN	1		207910000000009	2935
45	4	8	9	19	LERCHE	FRÖHLICHKEIT	BAUM	0		717529999999981	7999
45	4	8	10	14	LÜGE	WAHRHEIT	FOLGE	0		499120000000019	6135
45	4	8	11	6	DICHTER	ZITAT	LIEBE	0		238060000000009	3311
45	4	8	12	1	WOHNUNG	HEIM	MÖBEL	0		6049	7907
45	4	8	13	38	PFEFFER	BUTTER		0		-1	-1
45	4	8	14	15	PLAKAT	HAMMER	WERBUNG	0		404729999999981	6083
45	4	8	15	28	SCHATTEN	EXISTENZ	EBENBILD	0		740329999999981	8915
45	4	8	16	4	TRANSPORT	LAGER	MÖGLICHKEIT	0		400729999999981	5711
45	4	8	17	23	ÄRA	ZEITALTER	ZEITALTER	1		1762.5	3543
45	4	8	18	20	FLEISCH	RAUBTIER		0		-1	-1
45	4	8	19	33	GETRÄNK	SCHAUM		0		-1	-1
45	4	8	20	2	GELEGENHEIT	LIEBSCHAFT	SORGFALT	0		312729999999981	5087
45	4	8	21	29	SÄUGLING	WIEGE	BABY	0		364710000000009	4287
45	4	8	22	21	ERMÜDUNG	KREISLAUF		0		-1	-1
45	4	8	23	26	ADMIRAL	WAFFENRUHE		0		-1	-1
45	4	8	24	16	PERSON	SCHADEN	PRÄSIDENT	0		113113999999999	14591
45	4	8	25	36	LEERE	DUMPFHEIT		0		-1	-1
45	4	8	26	24	SOZIALIST	PAROLE	KOMMUNISMUS	0		324729999999981	5659
45	4	8	27	9	BEMÜHUNGEN	ANSTRENGUNG	ANSTRENGUNGEN	1		342729999999981	6979
45	4	8	28	32	MÜNDIGKEIT	ABHÄNGIGKEIT		0		-1	-1
45	4	8	29	27	ERFAHRUNG	UNWISSENHEIT	TATEN	0		572729999999981	6511
45	4	8	30	31	VERWALTUNG	GENEHMIGUNG	ORGANISATION	0		298110000000009	5319
45	4	8	31	8	FAMILIE	MUTTER	TRUBEL	0		470939999999991	5849
45	4	8	32	34	ENTSPANNUNG	BEDROHUNG	ERHOLUNG	0		198729999999981	4019
45	4	8	33	7	FENSTER	BEWOHNER	ZIMMER	0		468729999999981	5567
45	4	8	34	30	STRAND	VERGNÜGEN	OZEAN	0		432529999999981	5629
45	4	8	35	40	GESTALTUNG	LANDSCHAFT	RAHMEN	0		461529999999981	6007
45	4	8	36	3	GABEL	SOSSE		0		-1	-1
45	4	8	37	12	ABFALL	SCHMUTZ	KOMPOST	0		590960000000009	8309
45	4	8	38	11	REIZ	REAKTION	REAKTION	1		163129999999981	3167
45	4	8	39	17	THEMA	INTERESSE	PUNKTE	0		367129999999981	7287
45	4	8	40	18	BLASE	BAUCH	SEIFE	0		257760000000009	3415
45	5	9	1	40	GESCHENK	UNDANK	FREUND	0		3972.5	4852
45	5	9	2	27	STRICK	SCHLINGE	LEINE	0		3071.5	3807
45	5	9	3	39	ABRECHNUNG	BANKIER	URSACHE	0		3800.5	5188
45	5	9	4	28	GEMÜT	HEITERKEIT	EMOTION	0		224229999999981	4138
45	5	9	5	9	KOCHTOPF	BÜGELEISEN		0		-1	-1
45	5	9	6	20	KUMMER	TRAURIGKEIT	SORGEN	0		181779999999981	2767
45	5	9	7	21	ORIENTIERUNG	AUSGANG		0		-1	-1
45	5	9	8	4	TÜR	SCHRANK		0		-1	-1
45	5	9	9	8	ANHÄNGER	MEISTER		0		-1	-1
45	5	9	10	3	GITTER	BESCHRÄNKUNG	ZAUN	0		472740000000037	5636
45	5	9	11	22	TAKT	HARFE	STRICH	0		453729999999981	5609
45	5	9	12	35	AUFPRALL	FALL	FALL	1		3735.5	5671
45	5	9	13	11	GESCHOSS	PFEIL	HAUS	0		4783.5	6228
45	5	9	14	10	VORTRAG	REDNER	REDE	0		333320000000019	4042
45	5	9	15	18	WELLE	FLUT	HITZE	0		460909999999963	5519
45	5	9	16	1	INSTANZ	GESETZGEBUNG	OBERHAUPT	0		424820000000019	6479
45	5	9	17	13	SARG	GRAB	LEICHE	0		5919.5	6911
45	5	9	18	14	VERANSTALTUNG	ÖFFENTLICHKEIT		0		-1	-1
45	5	9	19	32	GLETSCHER	POL	WANDERER	0		714309999999963	9681
45	5	9	20	36	VERZIERUNG	PALAST	BESCHÖNIGUNG	0		5444	7880
45	5	9	21	33	ÄHNLICHKEIT	WIEDERHOLUNG		0		-1	-1
45	5	9	22	19	VERBRENNUNG	PROZESSION		0		-1	-1
45	5	9	23	29	RHEUMATISMUS	IMMUNITÄT	KRANKHEIT	0		259390000000037	4303
45	5	9	24	34	REGEL	KOMBINATION		0		-1	-1
45	5	9	25	5	KAMERAD	OPFER	KRIEG	0		298340000000037	3927
45	5	9	26	23	TOTSCHLAG	BRUTALITÄT		0		-1	-1
45	5	9	27	38	SEILTÄNZER	SCHWERPUNKT	AKROBATIK	0		357540000000037	5631
45	5	9	28	17	SONATE	KLAVIER	KLAVIER	1		1967.5	4759
45	5	9	29	16	KRANKHEIT	SYMPTOM		0		4991.5	13679
45	5	9	30	15	BÜCHEREI	VERLEIH	VERLEIH	1		435140000000037	7529
45	5	9	31	24	GANGSTER	VERBRECHEN		0		-1	-1
45	5	9	32	6	BÜRGSCHAFT	VOLLMACHT		0		-1	-1
45	5	9	33	31	ANREGUNG	BEISPIEL		0		-1	-1
45	5	9	34	30	ZUGEHÖRIGKEIT	GENERATION	UNTERORDNUNG	0		5495.5	9049
45	5	9	35	12	HALLE	TURNIER	FEST	0		210140000000037	2861
45	5	9	36	25	FINDIGKEIT	EINFALL		0		-1	-1
45	5	9	37	7	SPRÜHREGEN	FLUSS	WETTER	0		5439.5	6447
45	5	9	38	2	GEDULD	KONTROLLE		0		-1	-1
45	5	9	39	37	STUDIUM	WIRTSCHAFT		0		-1	-1
45	5	9	40	26	DUFT	GERUCH	ROSE	0		2199.5	3471
45	6	10	1	22	LIEGE	VERANDA	WIESE	0		168820000000019	2429
45	6	10	2	23	SCHNORCHEL	ATLANTIK	FISCHE	0		241559999999963	3239
45	6	10	3	10	MAGEN	RESTAURANT	VIRUS	0		321540000000037	4047
45	6	10	4	17	KÄFER	RUINE	INSEKT	0		199159999999963	4351
45	6	10	5	31	SAMT	STOFF	STOFF	1		267859999999963	3935
45	6	10	6	36	GESCHLECHT	MANN	GEGENSATZ	0		482359999999963	7783
45	6	10	7	14	ZUSAMMENHANG	VORZEICHEN		0		-1	-1
45	6	10	8	3	LINIE	BUS	NETZ	0		906359999999963	9943
45	6	10	9	7	LOYALITÄT	BRUDER	KÖNIG	0		183959999999963	3263
45	6	10	10	37	NEUROSE	PSYCHOLOGIE	KRANKHEIT	0		283959999999963	4711
45	6	10	11	30	PASSION	ORGASMUS	EMOTION	0		132314000000004	15007
45	6	10	12	40	PEITSCHE	MISSHANDLUNG	PFERD	0		2120.5	3615
45	6	10	13	39	ERMORDUNG	GESTÄNDNIS	BESTRAFUNG	0		342790000000037	5902
45	6	10	14	35	VERLAUF	ENDUNG		0		-1	-1
45	6	10	15	25	PARADIES	MENSCH	VOGEL	0		233379999999981	3903
45	6	10	16	33	OPERATION	KOMA		0		-1	-1
45	6	10	17	34	VERDROSSENHEIT	RESIGNATION		0		-1	-1
45	6	10	18	9	VOLK	GEMEINDE	ABSTIMMUNG	0		407159999999963	5967
45	6	10	19	16	STRICH	SKIZZE	FADEN	0		560759999999963	7055
45	6	10	20	26	POLITIKER	ZUVERSICHT	PUBLIZIST	0		424909999999963	7216
45	6	10	21	11	DIREKTOR	GESCHÄFT	SCHULE	0		2594	4049
45	6	10	22	4	FAHRT	AUTOBAHN	HIMMEL	0		330859999999963	4420
45	6	10	23	6	ABSCHLUSS	PROJEKT	BERICHT	0		357540000000037	4759
45	6	10	24	21	ELITE	VERMÖGEN		0		-1	-1
45	6	10	25	27	MONSTER	MUT		0		-1	-1
45	6	10	26	19	DROGE	VERHEIMLICHUNG	SUCHT	0		259640000000037	3524
45	6	10	27	5	ANZUG	BÖRSE	MANN	0		170359999999963	2527
45	6	10	28	28	ANKÜNDIGUNG	EXAMEN	ANDACHT	0		367129999999981	5255
45	6	10	29	20	SPIRALE	FRUCHTBARKEIT	VERHÜTUNG	0		340740000000037	5111
45	6	10	30	18	FASCHIST	IDEOLOGIE	KOMMUNIST	0		468759999999963	6678
45	6	10	31	29	ZUSPITZUNG	PUNKT	DEBATTE	0		324040000000037	4329
45	6	10	32	38	REDAKTEUR	KORRESPONDENZ	ZEITUNG	0		314259999999963	7854
45	6	10	33	24	MAKEL	SELBSTBEWUSSTSEIN		0		-1	-1
45	6	10	34	1	PROGNOSE	GEWISSHEIT	DIAGNOSE	0		219270000000019	3810
45	6	10	35	13	GENAUIGKEIT	AUFMERKSAMKEIT		0		-1	-1
45	6	10	36	8	UMARMUNG	INTEGRATION	ZUNEIGUNG	0		275140000000037	4980
45	6	10	37	12	ZENTIMETER	METER	METER	1		141059999999963	2194
45	6	10	38	15	PATIENT	THERAPIE	WARTEZIMMER	0		939959999999963	11551
45	6	10	39	32	SCHIFFBRUCH	UNGLÜCKSFALL		0		-1	-1
45	6	10	40	2	KAMERADSCHAFT	PARTNER	BRÜDERSHCAFT	0		245540000000037	4973
45	7	11	1	32	KRAMPF	BEIN	MUSKEL	0		201420000000019	3409
45	7	11	2	11	SCHEIDUNG	INSTABILITÄT	EHEBRUCH	0		222079999999981	4260
45	7	11	3	3	COMPUTER	ZEITVERTREIB		0		-1	-1
45	7	11	4	4	MEDAILLE	WETTBEWERB	GOLD	0		2123.5	2889
45	7	11	5	25	PHILOSOPHIE	SINN		0		-1	-1
45	7	11	6	31	KOPPEL	STIER	PFERD	0		248759999999963	4215
45	7	11	7	17	HANDSCHRIFT	BUCHSTABE		0		-1	-1
45	7	11	8	38	WEG	WILLE	PFAD	0		177229999999981	2695
45	7	11	9	20	VATERUNSER	RELIGION	GLAUBEN	0		335740000000037	5111
45	7	11	10	6	AMATEUR	HOBBY		0		-1	-1
45	7	11	11	7	BODEN	FUND		0		-1	-1
45	7	11	12	9	WAHL	GREMIUM	AMT	0		314259999999963	3689
45	7	11	13	10	ZULASSUNG	NACHWEIS	BESCHRÄNKUNG	0		198059999999963	5209
45	7	11	14	15	ATTRAKTION	WELTWUNDER		0		-1	-1
45	7	11	15	39	GEWINNUNG	WERBER		0		-1	-1
45	7	11	16	14	LEISTUNG	PROVISION	STEIGERUNG	0		189240000000037	3671
45	7	11	17	35	BEHANDLUNG	MANDEL		0		-1	-1
45	7	11	18	12	ATOM	MOLEKÜL	MOLEKÜHL	1		234370000000019	5111
45	7	11	19	26	HAND	GESTE	BUCH	0		388779999999981	4711
45	7	11	20	29	BUDE	KÜHLSCHRANK	HOLZSCHUPPEN	0		728479999999981	10018
45	7	11	21	30	STRATEGIE	NÄHERUNG		0		-1	-1
45	7	11	22	40	WIND	ELEMENT	BÖHE	0		207979999999981	5400
45	7	11	23	19	BEGNADIGUNG	DROHUNG		0		-1	-1
45	7	11	24	13	FEHLTRITT	VERANTWORTUNG		0		-1	-1
45	7	11	25	37	HIRTE	SCHAF	SCHAFE	1		165079999999981	4538
45	7	11	26	18	TREIBSTOFF	KILOMETER	BENZIN	0		331179999999981	5039
45	7	11	27	16	TRAKTOR	LENKSTANGE	BAUER	0		340729999999981	4383
45	7	11	28	27	DOLCH	STICH		0		-1	-1
45	7	11	29	1	SCHALTER	FLUGHAFEN		0		-1	-1
45	7	11	30	36	WALZER	GALA	TANZ	0		257859999999963	3642
45	7	11	31	34	SYMBOL	WAPPEN		0		-1	-1
45	7	11	32	28	VERSEUCHUNG	RATTE		0		-1	-1
45	7	11	33	33	STURZ	REGIERUNG	FLUG	0		345079999999981	4279
45	7	11	34	21	GANS	ENTE		0		-1	-1
45	7	11	35	8	REKORD	ARBEITSLOSIGKEIT		0		-1	-1
45	7	11	36	22	KARTE	HINDERNIS		0		-1	-1
45	7	11	37	5	INSTITUTION	ABTEILUNG		0		-1	-1
45	7	11	38	24	AUSSCHAU	GIPFEL		0		-1	-1
45	7	11	39	23	KATEGORIE	GÜLTIGKEIT		0		-1	-1
45	7	11	40	2	UNTAUGLICHKEIT	FAHRER		0		-1	-1
45	8	12	1	34	BLEI	STAHL	STIFT	0		625330000000075	7012
45	8	12	2	2	GENIE	MATHEMATIK	GEHIRN	0		196269999999925	3594
45	8	12	3	24	ALARM	ÜBUNG	KLOCKE	0		203169999999925	3144
45	8	12	4	16	FREUNDIN	ZÄRTLICHKEIT	MÄDCHEN	0		428690000000037	5499
45	8	12	5	26	EVOLUTION	ERWEITERUNG		0		-1	-1
45	8	12	6	30	DORF	ISOLATION	BEWOHNER	0		380490000000037	6060
45	8	12	7	35	NOTLAGE	DILEMMA		0		-1	-1
45	8	12	8	12	HÖLLE	MYTHOS	TEUFEL	0		191690000000037	3289
45	8	12	9	27	BEEINFLUSSUNG	VERMARKTUNG		0		-1	-1
45	8	12	10	9	ADER	GESTEIN		0		-1	-1
45	8	12	11	7	HIRN	STUDIE	SKELETT	0		733090000000037	9679
45	8	12	12	31	REICH	PROFIT		0		-1	-1
45	8	12	13	5	BINDUNG	BABY	BABY	1		676459999999963	8336
45	8	12	14	18	PARTY	THEKE		0		-1	-1
45	8	12	15	13	STAAT	UNTERSTÜTZUNG	GERECHTIGKEIT	0		1912.5	4878
45	8	12	16	36	EINSPARUNG	RECHNUNG	RENTE	0		392790000000037	4943
45	8	12	17	28	UNSTERBLICHKEIT	AUFERSTEHUNG		0		-1	-1
45	8	12	18	11	PROGRAMM	KINO	ZEITSCHRIFT	0		5881.5	8309
45	8	12	19	33	ERÖFFNUNG	GRÜNDUNG		0		-1	-1
45	8	12	20	4	KLOSTER	EINSCHRÄNKUNG	EINSCHRÄNKUNG	1		312790000000037	8906
45	8	12	21	3	BEIFALL	APPLAUS	APPLAUS	1		271690000000037	4892
45	8	12	22	22	PARTEI	ABSTIMMUNG		0		-1	-1
45	8	12	23	25	BESTATTUNG	SELBSTMORD	LEICHE	0		264090000000037	3569
45	8	12	24	29	MOTOR	INDUSTRIALISIERUNG		0		-1	-1
45	8	12	25	10	ZAUBERKÜNSTLER	TRICK	AKTEUR	0		257590000000037	3927
45	8	12	26	37	INVESTITION	KONZERN		0		-1	-1
45	8	12	27	21	LIKÖR	SEKT	SCHNAPS	0		193690000000037	3280
45	8	12	28	17	BEGRÜNDER	PRÄSIDENT		0		-1	-1
45	8	12	29	32	KOORDINATION	HANDHABUNG		0		-1	-1
45	8	12	30	14	SCHLAFWANDELN	UNWIRKLICHKEIT	NEGATIV	0		8959	11078
45	8	12	31	6	SCHLACHTUNG	SCHWEIN		0		-1	-1
45	8	12	32	40	KERZE	DOCHT		0		-1	-1
45	8	12	33	39	ORDNUNG	ZUCHT	STAAT	0		489859999999963	6154
45	8	12	34	15	VERHAFTUNG	KLINGE	GERECHTIGKEIT	0		215190000000037	5343
45	8	12	35	1	EMPFINDUNG	GELASSENHEIT	EMOTION	0		231990000000037	3680
45	8	12	36	8	KARTELL	KONSENS	WAFFEN	0		359080000000075	4919
45	8	12	37	23	JUGEND	SCHWIMMBAD		0		-1	-1
45	8	12	38	38	ABEND	MORGEN		0		-1	-1
45	8	12	39	19	BAHNSTEIG	ANPASSUNG	KIOSK	0		735980000000075	9638
45	8	12	40	20	HORN	WARNUNG	FELSEN	0		3250.5	4249
								25
