## Supplementary material for "Vast amounts of encoded items nullify but do not reverse the effect of sleep on declarative memory": Dataset: PAL_45_2_3.xlsx

### Sheet: Tabelle1
VP_Nr	Block	VersioN	counter	pair_code	cue	correct_answer	answer		accuracy	reactiontime1	reactiontime2
45	1	5	1	17	SCHIFF	DOCK		0		-1	-1
45	1	5	2	3	BRÜCKE	SAN FRANCISCO	SAN FRANCISCO	1		2247.9	5680
45	1	5	3	16	REISE	KONTINENT		0		-1	-1
45	1	5	4	22	NATUR	PFLANZE		0		-1	-1
45	1	5	5	24	INFEKTION	SCHMERZEN		0		-1	-1
45	1	5	6	31	AUFTRAG	ARBEIT		0		-1	-1
45	1	5	7	15	TROPEN	AMAZONAS	REGENWAL	0		3272	5728
45	1	5	8	20	RIESE	SCHRITT		0		-1	-1
45	1	5	9	30	HEER	INFANTERIE		0		-1	-1
45	1	5	10	8	HEFT	NOTE	ORDNER	0		2103.9	3216
45	1	5	11	27	SCHAUSPIEL	BÜHNE	KOMÖDIE	0		151910000000001	3623
45	1	5	12	28	STIFT	KAPPE		0		-1	-1
45	1	5	13	4	MAUER	BRÜSTUNG		0		-1	-1
45	1	5	14	36	STRASSE	TEER		0		-1	-1
45	1	5	15	29	PINSEL	LEINWAND		0		-1	-1
45	1	5	16	2	GELENK	KEULE	FUSKNÖCHEL	0		5160	11432
45	1	5	17	12	FLOCKEN	SCHNEE		0		-1	-1
45	1	5	18	25	SPORT	SCHWEISS		0		-1	-1
45	1	5	19	34	EREIGNIS	FEST		0		-1	-1
45	1	5	20	6	GLAUBE	BIBEL	SEGEN	0		180010000000001	2636
45	1	5	21	9	KAUFHAUS	SCHAUFENSTER		0		-1	-1
45	1	5	22	21	BÜNDNIS	PAKT		0		-1	-1
45	1	5	23	33	REPTIL	ECHSE	EIDECHSE	0		340810000000001	5704
45	1	5	24	35	GETREIDE	DINKEL		0		-1	-1
45	1	5	25	23	ZÜGEL	WENDE		0		-1	-1
45	1	5	26	10	INSTRUMENT	OBOE	OBOE	1		1721.2	2679
45	1	5	27	38	FAHRZEUG	KETTE		0		-1	-1
45	1	5	28	32	FABRIK	PRODUKTION		0		-1	-1
45	1	5	29	37	WEBER	KAMM		0		-1	-1
45	1	5	30	40	FLOTTE	DECK		0		-1	-1
45	1	5	31	14	ANGABE	ZEUGE		0		-1	-1
45	1	5	32	26	FAHRRAD	PEDAL		0		-1	-1
45	1	5	33	18	BAHNHOF	KIOSK	KIOSK	1		252789999999999	4448
45	1	5	34	13	GESICHT	MASKE		0		-1	-1
45	1	5	35	39	VERLETZUNG	SCHORF		0		-1	-1
45	1	5	36	19	SCHULE	HOLZ		0		-1	-1
45	1	5	37	1	KRUG	BIER		0		-1	-1
45	1	5	38	5	ORCHESTER	KONZERT	NOTEN	0		288710000000001	4639
45	1	5	39	11	MÖBEL	LEHNE	SESSEL	0		142029999999999	2864
45	1	5	40	7	AUFSTAND	REBELLION	REBELLION	1		207279999999999	4680
45	2	6	1	37	STRAUSS	TULPEN		0		-1	-1
45	2	6	2	26	KÜCHE	EIMER		0		-1	-1
45	2	6	3	18	KAMPF	SIEG	KROEG	0		182219999999995	2622
45	2	6	4	10	TANNE	RINDE		0		-1	-1
45	2	6	5	25	AQUARELL	GALERIE	PINSEL	0		241519999999995	3695
45	2	6	6	40	RADIO	STIMME	SENDER	0		156019999999995	2469
45	2	6	7	34	MUSKEL	SEHNE	ZERRUNG	0		422589999999991	5338
45	2	6	8	20	RINGE	BAUM		0		-1	-1
45	2	6	9	30	BUCH	SCHRIFTSTELLER	AUTOR	0		586989999999991	6869
45	2	6	10	6	DYNAMO	LICHT		0		-1	-1
45	2	6	11	28	BIBLIOTHEK	SIGNATUR	FREIHANDVERLEIH	0		4303	9823
45	2	6	12	3	GEBIRGE	EDELWEISS		0		-1	-1
45	2	6	13	35	KÜSTE	DÜNE		0		-1	-1
45	2	6	14	23	NÄHEN	KREUZSTICH	KREUZSTICH	1		2055	4519
45	2	6	15	22	ENERGIE	ÖL	MOLEHÜHL	0		288719999999995	5564
45	2	6	16	7	TONNE	REGEN		0		-1	-1
45	2	6	17	31	ORKAN	WIRBEL	BÖHE	0		188719999999995	3143
45	2	6	18	2	WEIN	BLUME	GLAS	0		3432	4360
45	2	6	19	38	FISCH	SCHUPPEN	NETZ	0		2271	2983
45	2	6	20	27	MUSEUM	ÄGYPTEN		0		-1	-1
45	2	6	21	12	ZEUS	HADES	HADES	1		2039	3199
45	2	6	22	5	EISENBAHN	SCHIENE	DAMPF	0		522510000000009	6527
45	2	6	23	14	HOCHZEIT	ALTAR		0		-1	-1
45	2	6	24	21	ARZT	PRAXIS		0		-1	-1
45	2	6	25	24	SPIELZEUG	PLASTIK		0		-1	-1
45	2	6	26	11	SCHACH	TURM	TURM	1		132310000000009	2087
45	2	6	27	13	VERORDNUNG	BESCHEID	ANORDNUNG	0		314260000000009	5015
45	2	6	28	36	INSEKT	LIBELLE		0		-1	-1
45	2	6	29	15	GEFÄNGNIS	VERGEHEN	BESTRAFUNG	0		1887	3711
45	2	6	30	29	GRILLEN	SOMMER		0		-1	-1
45	2	6	31	39	LABOR	PIPETTE		0		-1	-1
45	2	6	32	33	LADEN	REKLAME		0		-1	-1
45	2	6	33	4	WINTER	UNFALL		0		-1	-1
45	2	6	34	9	HERD	FEUER	FLAMME	0		132719999999995	2623
45	2	6	35	8	FLUGZEUG	TOMATENSAFT		0		-1	-1
45	2	6	36	16	NACHT	SCHEINWERFER		0		-1	-1
45	2	6	37	32	SCHMIED	HUFEISEN		0		-1	-1
45	2	6	38	17	REVOLVER	KALIBER	PISTOLE	0		170219999999995	3758
45	2	6	39	19	THEATER	REIHE	KOMÖDIE	0		132489999999991	7151
45	2	6	40	1	UFER	DAMM		0		-1	-1
45	3	7	1	29	ALGEBRA	FUNKTION	ZAHLEN	0		232339999999991	3459
45	3	7	2	23	SCHÄDEL	LEICHE		0		-1	-1
45	3	7	3	36	VERMITTLUNG	INTERVIEW		0		-1	-1
45	3	7	4	25	METHODE	VERSUCH	VERSUCH	1		2557	3672
45	3	7	5	22	SCHLEIM	HAFER	HAUT	0		591829999999981	6558
45	3	7	6	38	ZAUBERER	ENTHÜLLUNG	MAGIE	0		267139999999991	3383
45	3	7	7	5	ZITRONE	ERDBEERE	ERDBEERE	1		179910000000009	3239
45	3	7	8	32	ZERSTÖRUNG	AUSROTTUNG		0		-1	-1
45	3	7	9	17	VERSCHIEDENHEIT	GEGENTEIL		0		-1	-1
45	3	7	10	26	ANTWORT	BEKENNTNIS		0		-1	-1
45	3	7	11	34	EMANZIPATION	GLEICHSTELLUNG	GLEICHSTELLUNG	1		297939999999991	7172
45	3	7	12	30	DARBIETUNG	BEOBACHTUNG		0		-1	-1
45	3	7	13	33	CHARME	HERZ		0		-1	-1
45	3	7	14	3	AUSBILDUNG	ZUKUNFT		0		-1	-1
45	3	7	15	27	LAWINE	FELSBLOCK	GERÖLL	0		374320000000019	5376
45	3	7	16	31	TODESKAMPF	LEBEN		0		-1	-1
45	3	7	17	15	SCHLAMM	HÜRDE		0		-1	-1
45	3	7	18	35	HAUSSCHUHE	PFEIFE		0		-1	-1
45	3	7	19	19	UMWELT	GEFÄHRDUNG		0		-1	-1
45	3	7	20	2	KAMMER	GEKLAPPER		0		-1	-1
45	3	7	21	11	ÜBERBLICK	STANDPUNKT		0		-1	-1
45	3	7	22	13	ERFOLG	LEBENSLAUF		0		-1	-1
45	3	7	23	16	FUSSKNÖCHEL	ARM	MUSKEL	0		419139999999991	5727
45	3	7	24	1	HERZLICHKEIT	GEHÄSSIGKEIT		0		-1	-1
45	3	7	25	20	TINTE	BLEISTIFT	PATRONE	0		260620000000019	3910
45	3	7	26	21	KRANKENWAGEN	NOTFALL	NOTARZT	0		299939999999991	5319
45	3	7	27	14	PROFESSOR	HOCHSCHULE	STUDENT	0		243929999999981	5519
45	3	7	28	18	STANGE	STOSS		0		-1	-1
45	3	7	29	12	WHISKY	DUDELSACK	IRLAND	0		5399	7676
45	3	7	30	10	EIFERSUCHT	GRUND		0		-1	-1
45	3	7	31	6	HEKTAR	ZAUN	QUADRAT	0		304629999999981	5062
45	3	7	32	37	MIKROSKOP	BAKTERIEN	BAKTERIEN	1		167939999999991	3287
45	3	7	33	4	WEISE	ART		0		-1	-1
45	3	7	34	8	FIEBER	ERSCHÖPFUNG		0		-1	-1
45	3	7	35	28	ENTFÜHRUNG	AUSBEUTE		0		-1	-1
45	3	7	36	9	STEUER	UNTERSCHLAGUNG	BETRUG	0		509539999999991	6207
45	3	7	37	24	DOKTOR	KLINIK		0		-1	-1
45	3	7	38	7	BOTSCHAFTER	NATIONALITÄT	DIPLOMAT	0		291120000000019	6394
45	3	7	39	39	ÄRGER	FEINDSELIGKEIT		0		-1	-1
45	3	7	40	40	ARGUMENT	ENTSCHEIDUNG		0		-1	-1
45	4	8	1	29	SÄUGLING	WIEGE	BABY	0		241029999999981	2978
45	4	8	2	22	BEGINN	FOLGE		0		-1	-1
45	4	8	3	25	STIMMUNG	ATMOSPHÄRE	TRAUER	0		534189999999991	6391
45	4	8	4	11	REIZ	REAKTION	REAKTION	1		1295.5	2864
45	4	8	5	18	BLASE	BAUCH	SEIFE	0		205310000000009	3046
45	4	8	6	28	SCHATTEN	EXISTENZ		0		-1	-1
45	4	8	7	35	LEICHTIGKEIT	SCHWERKRAFT		0		-1	-1
45	4	8	8	5	JUNGFRAU	SCHLEIER		0		-1	-1
45	4	8	9	9	BEMÜHUNGEN	ANSTRENGUNG		0		-1	-1
45	4	8	10	24	SOZIALIST	PAROLE		0		-1	-1
45	4	8	11	13	BÜSTENHALTER	BUSEN	BUSEN	1		170229999999981	2414
45	4	8	12	23	ÄRA	ZEITALTER	ZEITALTER	1		1871	3744
45	4	8	13	10	IRRTUM	MISSVERSTÄNDNIS		0		-1	-1
45	4	8	14	17	THEMA	INTERESSE		0		4092.5	7692
45	4	8	15	14	LÜGE	WAHRHEIT		0		-1	-1
45	4	8	16	30	STRAND	VERGNÜGEN		0		-1	-1
45	4	8	17	26	ADMIRAL	WAFFENRUHE		0		-1	-1
45	4	8	18	3	GABEL	SOSSE		0		-1	-1
45	4	8	19	20	FLEISCH	RAUBTIER		0		-1	-1
45	4	8	20	16	PERSON	SCHADEN		0		-1	-1
45	4	8	21	39	RÄUBER	DIEBSTAHL		0		-1	-1
45	4	8	22	21	ERMÜDUNG	KREISLAUF		0		-1	-1
45	4	8	23	7	FENSTER	BEWOHNER		0		-1	-1
45	4	8	24	8	FAMILIE	MUTTER		0		-1	-1
45	4	8	25	1	WOHNUNG	HEIM		0		-1	-1
45	4	8	26	33	GETRÄNK	SCHAUM		0		-1	-1
45	4	8	27	2	GELEGENHEIT	LIEBSCHAFT		0		-1	-1
45	4	8	28	40	GESTALTUNG	LANDSCHAFT		0		-1	-1
45	4	8	29	4	TRANSPORT	LAGER	LASTWAGEN	0		318620000000019	4612
45	4	8	30	31	VERWALTUNG	GENEHMIGUNG	ORGANISATION	0		2127.5	4351
45	4	8	31	19	LERCHE	FRÖHLICHKEIT	BAUM	0		2223.5	3034
45	4	8	32	37	FISCHER	MEER	BOOT	0		2764.5	3476
45	4	8	33	38	PFEFFER	BUTTER	SALZ	0		3263.5	4143
45	4	8	34	27	ERFAHRUNG	UNWISSENHEIT		0		-1	-1
45	4	8	35	6	DICHTER	ZITAT	LYRIK	0		3431.5	4639
45	4	8	36	32	MÜNDIGKEIT	ABHÄNGIGKEIT		0		-1	-1
45	4	8	37	34	ENTSPANNUNG	BEDROHUNG		0		-1	-1
45	4	8	38	12	ABFALL	SCHMUTZ	MÜLL	0		2223.5	3815
45	4	8	39	15	PLAKAT	HAMMER	WERBUNG	0		1935.5	3144
45	4	8	40	36	LEERE	DUMPFHEIT		0		-1	-1
45	5	9	1	20	KUMMER	TRAURIGKEIT	SORGEN	0		169870000000019	2642
45	5	9	2	6	BÜRGSCHAFT	VOLLMACHT	BRÜDERSCHAFT	0		260770000000019	5279
45	5	9	3	18	WELLE	FLUT		0		-1	-1
45	5	9	4	25	FINDIGKEIT	EINFALL		0		-1	-1
45	5	9	5	2	GEDULD	KONTROLLE		0		-1	-1
45	5	9	6	17	SONATE	KLAVIER		0		-1	-1
45	5	9	7	26	DUFT	GERUCH		0		-1	-1
45	5	9	8	37	STUDIUM	WIRTSCHAFT		0		-1	-1
45	5	9	9	28	GEMÜT	HEITERKEIT		0		-1	-1
45	5	9	10	3	GITTER	BESCHRÄNKUNG	GELÄNDER	0		518370000000019	7506
45	5	9	11	33	ÄHNLICHKEIT	WIEDERHOLUNG		0		-1	-1
45	5	9	12	5	KAMERAD	OPFER		0		-1	-1
45	5	9	13	15	BÜCHEREI	VERLEIH	REGALE	0		322370000000019	4239
45	5	9	14	23	TOTSCHLAG	BRUTALITÄT		0		-1	-1
45	5	9	15	4	TÜR	SCHRANK		0		-1	-1
45	5	9	16	29	RHEUMATISMUS	IMMUNITÄT	KRANKHEIT	0		209879999999981	4404
45	5	9	17	38	SEILTÄNZER	SCHWERPUNKT		0		-1	-1
45	5	9	18	8	ANHÄNGER	MEISTER		0		-1	-1
45	5	9	19	39	ABRECHNUNG	BANKIER		0		-1	-1
45	5	9	20	1	INSTANZ	GESETZGEBUNG	STAAT	0		188029999999981	2975
45	5	9	21	12	HALLE	TURNIER	TRAINER	0		333779999999981	4574
45	5	9	22	13	SARG	GRAB	LEICHE	0		1841.5	3600
45	5	9	23	14	VERANSTALTUNG	ÖFFENTLICHKEIT		0		-1	-1
45	5	9	24	24	GANGSTER	VERBRECHEN		0		-1	-1
45	5	9	25	11	GESCHOSS	PFEIL	PISTOLE	0		6269.5	7949
45	5	9	26	21	ORIENTIERUNG	AUSGANG		0		-1	-1
45	5	9	27	30	ZUGEHÖRIGKEIT	GENERATION	GRUPPE	0		295959999999963	4023
45	5	9	28	16	KRANKHEIT	SYMPTOM		0		-1	-1
45	5	9	29	36	VERZIERUNG	PALAST		0		-1	-1
45	5	9	30	31	ANREGUNG	BEISPIEL		0		-1	-1
45	5	9	31	22	TAKT	HARFE		0		-1	-1
45	5	9	32	10	VORTRAG	REDNER		0		-1	-1
45	5	9	33	27	STRICK	SCHLINGE	BAUM	0		217629999999981	2890
45	5	9	34	9	KOCHTOPF	BÜGELEISEN		0		-1	-1
45	5	9	35	19	VERBRENNUNG	PROZESSION		0		-1	-1
45	5	9	36	34	REGEL	KOMBINATION	GEBOT	0		286370000000019	3856
45	5	9	37	32	GLETSCHER	POL		0		-1	-1
45	5	9	38	40	GESCHENK	UNDANK		0		-1	-1
45	5	9	39	7	SPRÜHREGEN	FLUSS		0		-1	-1
45	5	9	40	35	AUFPRALL	FALL		0		-1	-1
45	6	10	1	22	LIEGE	VERANDA	WIESE	0		158279999999981	4070
45	6	10	2	12	ZENTIMETER	METER	METE	1		158379999999981	2319
45	6	10	3	5	ANZUG	BÖRSE	HEMD	0		338379999999981	3999
45	6	10	4	37	NEUROSE	PSYCHOLOGIE		0		-1	-1
45	6	10	5	26	POLITIKER	ZUVERSICHT		0		-1	-1
45	6	10	6	27	MONSTER	MUT		0		-1	-1
45	6	10	7	25	PARADIES	MENSCH		0		-1	-1
45	6	10	8	34	VERDROSSENHEIT	RESIGNATION		0		-1	-1
45	6	10	9	14	ZUSAMMENHANG	VORZEICHEN		0		-1	-1
45	6	10	10	28	ANKÜNDIGUNG	EXAMEN		0		-1	-1
45	6	10	11	10	MAGEN	RESTAURANT		0		-1	-1
45	6	10	12	35	VERLAUF	ENDUNG		0		-1	-1
45	6	10	13	4	FAHRT	AUTOBAHN	SCHIFF	0		437559999999963	5775
45	6	10	14	17	KÄFER	RUINE	WALD	0		340779999999981	4567
45	6	10	15	24	MAKEL	SELBSTBEWUSSTSEIN		0		-1	-1
45	6	10	16	2	KAMERADSCHAFT	PARTNER	BRUDER	0		318990000000037	6479
45	6	10	17	7	LOYALITÄT	BRUDER		0		-1	-1
45	6	10	18	19	DROGE	VERHEIMLICHUNG	KONSUM	0		195979999999981	2951
45	6	10	19	16	STRICH	SKIZZE		0		-1	-1
45	6	10	20	11	DIREKTOR	GESCHÄFT		0		-1	-1
45	6	10	21	9	VOLK	GEMEINDE		0		-1	-1
45	6	10	22	3	LINIE	BUS		0		-1	-1
45	6	10	23	8	UMARMUNG	INTEGRATION	ZUNEIGUNG	0		260179999999981	4633
45	6	10	24	33	OPERATION	KOMA		0		-1	-1
45	6	10	25	31	SAMT	STOFF	WOLLE	0		321579999999981	4239
45	6	10	26	29	ZUSPITZUNG	PUNKT		0		-1	-1
45	6	10	27	32	SCHIFFBRUCH	UNGLÜCKSFALL		0		-1	-1
45	6	10	28	36	GESCHLECHT	MANN		0		-1	-1
45	6	10	29	38	REDAKTEUR	KORRESPONDENZ		0		-1	-1
45	6	10	30	18	FASCHIST	IDEOLOGIE	RADIKALIST	0		368529999999981	5295
45	6	10	31	1	PROGNOSE	GEWISSHEIT		0		-1	-1
45	6	10	32	40	PEITSCHE	MISSHANDLUNG		0		-1	-1
45	6	10	33	30	PASSION	ORGASMUS		0		-1	-1
45	6	10	34	13	GENAUIGKEIT	AUFMERKSAMKEIT		0		-1	-1
45	6	10	35	20	SPIRALE	FRUCHTBARKEIT	VERHÜTUNG	0		300779999999981	5703
45	6	10	36	21	ELITE	VERMÖGEN		0		-1	-1
45	6	10	37	6	ABSCHLUSS	PROJEKT		0		-1	-1
45	6	10	38	39	ERMORDUNG	GESTÄNDNIS		0		-1	-1
45	6	10	39	23	SCHNORCHEL	ATLANTIK		0		-1	-1
45	6	10	40	15	PATIENT	THERAPIE		0		-1	-1
45	7	11	1	11	SCHEIDUNG	INSTABILITÄT	TRENNUNG	0		283470000000019	4783
45	7	11	2	16	TRAKTOR	LENKSTANGE		0		-1	-1
45	7	11	3	22	KARTE	HINDERNIS		0		-1	-1
45	7	11	4	26	HAND	GESTE		0		-1	-1
45	7	11	5	33	STURZ	REGIERUNG		0		-1	-1
45	7	11	6	3	COMPUTER	ZEITVERTREIB		0		-1	-1
45	7	11	7	4	MEDAILLE	WETTBEWERB	GOLD	0		226240000000037	2979
45	7	11	8	10	ZULASSUNG	NACHWEIS	EMPFEHLUNG	0		290990000000037	5109
45	7	11	9	30	STRATEGIE	NÄHERUNG		0		-1	-1
45	7	11	10	19	BEGNADIGUNG	DROHUNG		0		-1	-1
45	7	11	11	29	BUDE	KÜHLSCHRANK	HOLZHÜTTE	0		2408	5299
45	7	11	12	6	AMATEUR	HOBBY		0		-1	-1
45	7	11	13	13	FEHLTRITT	VERANTWORTUNG		0		-1	-1
45	7	11	14	31	KOPPEL	STIER	WEIDE	0		2704	3455
45	7	11	15	9	WAHL	GREMIUM		0		-1	-1
45	7	11	16	36	WALZER	GALA		0		-1	-1
45	7	11	17	39	GEWINNUNG	WERBER		0		-1	-1
45	7	11	18	18	TREIBSTOFF	KILOMETER	BENZIN	0		3974.5	5184
45	7	11	19	28	VERSEUCHUNG	RATTE		0		-1	-1
45	7	11	20	8	REKORD	ARBEITSLOSIGKEIT		0		-1	-1
45	7	11	21	7	BODEN	FUND		0		-1	-1
45	7	11	22	37	HIRTE	SCHAF	SCHAFE	1		187179999999981	3263
45	7	11	23	34	SYMBOL	WAPPEN	ZEICHEN	0		1968	3200
45	7	11	24	38	WEG	WILLE		0		-1	-1
45	7	11	25	32	KRAMPF	BEIN		0		-1	-1
45	7	11	26	23	KATEGORIE	GÜLTIGKEIT		0		-1	-1
45	7	11	27	1	SCHALTER	FLUGHAFEN		0		-1	-1
45	7	11	28	2	UNTAUGLICHKEIT	FAHRER		0		-1	-1
45	7	11	29	25	PHILOSOPHIE	SINN		0		-1	-1
45	7	11	30	35	BEHANDLUNG	MANDEL		0		-1	-1
45	7	11	31	5	INSTITUTION	ABTEILUNG		0		-1	-1
45	7	11	32	14	LEISTUNG	PROVISION		0		-1	-1
45	7	11	33	40	WIND	ELEMENT		0		-1	-1
45	7	11	34	27	DOLCH	STICH		0		-1	-1
45	7	11	35	24	AUSSCHAU	GIPFEL		0		-1	-1
45	7	11	36	15	ATTRAKTION	WELTWUNDER		0		-1	-1
45	7	11	37	20	VATERUNSER	RELIGION	GEBET	0		8000	9547
45	7	11	38	12	ATOM	MOLEKÜL	MOLEKÜHL	1		7620	10932
45	7	11	39	17	HANDSCHRIFT	BUCHSTABE	KALIGRAPHIE	0		10984	16048
45	7	11	40	21	GANS	ENTE		0		-1	-1
45	8	12	1	22	PARTEI	ABSTIMMUNG		0		-1	-1
45	8	12	2	6	SCHLACHTUNG	SCHWEIN		0		-1	-1
45	8	12	3	32	KOORDINATION	HANDHABUNG		0		-1	-1
45	8	12	4	35	NOTLAGE	DILEMMA		0		-1	-1
45	8	12	5	25	BESTATTUNG	SELBSTMORD	GRAB	0		285819999999925	3695
45	8	12	6	17	BEGRÜNDER	PRÄSIDENT	EROBERER	0		347909999999963	5159
45	8	12	7	19	BAHNSTEIG	ANPASSUNG	ZUG	0		627109999999963	6748
45	8	12	8	26	EVOLUTION	ERWEITERUNG	ENTWICKLUNG	0		389790000000037	6882
45	8	12	9	9	ADER	GESTEIN		0		-1	-1
45	8	12	10	2	GENIE	MATHEMATIK		0		-1	-1
45	8	12	11	20	HORN	WARNUNG		0		-1	-1
45	8	12	12	10	ZAUBERKÜNSTLER	TRICK		0		-1	-1
45	8	12	13	33	ERÖFFNUNG	GRÜNDUNG		0		-1	-1
45	8	12	14	28	UNSTERBLICHKEIT	AUFERSTEHUNG		0		-1	-1
45	8	12	15	31	REICH	PROFIT		0		-1	-1
45	8	12	16	21	LIKÖR	SEKT	SCHNAPS	0		385069999999925	5040
45	8	12	17	40	KERZE	DOCHT		0		-1	-1
45	8	12	18	30	DORF	ISOLATION		0		-1	-1
45	8	12	19	4	KLOSTER	EINSCHRÄNKUNG	NONNE	0		534040000000037	6159
45	8	12	20	29	MOTOR	INDUSTRIALISIERUNG		0		-1	-1
45	8	12	21	5	BINDUNG	BABY		0		-1	-1
45	8	12	22	7	HIRN	STUDIE	KOPF	0		281409999999963	3542
45	8	12	23	24	ALARM	ÜBUNG	SIGNAL	0		236709999999963	3556
45	8	12	24	18	PARTY	THEKE		0		-1	-1
45	8	12	25	12	HÖLLE	MYTHOS	TEUFEL	0		189609999999963	3200
45	8	12	26	15	VERHAFTUNG	KLINGE	GERECHTIGKEIT	0		215109999999963	5136
45	8	12	27	36	EINSPARUNG	RECHNUNG		0		-1	-1
45	8	12	28	39	ORDNUNG	ZUCHT		0		-1	-1
45	8	12	29	3	BEIFALL	APPLAUS		0		-1	-1
45	8	12	30	27	BEEINFLUSSUNG	VERMARKTUNG		0		-1	-1
45	8	12	31	23	JUGEND	SCHWIMMBAD		0		-1	-1
45	8	12	32	1	EMPFINDUNG	GELASSENHEIT	GEFÜHL	0		456580000000075	6439
45	8	12	33	34	BLEI	STAHL		0		-1	-1
45	8	12	34	11	PROGRAMM	KINO	UNTERHALTUNG	0		383109999999963	6295
45	8	12	35	37	INVESTITION	KONZERN		0		-1	-1
45	8	12	36	16	FREUNDIN	ZÄRTLICHKEIT		0		-1	-1
45	8	12	37	38	ABEND	MORGEN		0		-1	-1
45	8	12	38	8	KARTELL	KONSENS	GEWALT	0		553609999999963	8040
45	8	12	39	13	STAAT	UNTERSTÜTZUNG		0		-1	-1
45	8	12	40	14	SCHLAFWANDELN	UNWIRKLICHKEIT	UNRUHE	0		371919999999925	4943
								17
								LRS?
