## Supplementary material for "Vast amounts of encoded items nullify but do not reverse the effect of sleep on declarative memory": Dataset: PAL_46_1_2.xlsx

### Sheet: Tabelle1
VP_Nr	Block	VersioN	counter	pair_code	cue	correct_answer	answer		accuracy	reactiontime1	reactiontime2
46	1	12	1	4	KLOSTER	EINSCHRÄNKUNG	NONNE	0		2429.3	4216
46	1	12	2	20	HORN	WARNUNG		0		-1	-1
46	1	12	3	3	BEIFALL	APPLAUS	APPLAUS	1		2102.9	4929
46	1	12	4	12	HÖLLE	MYTHOS		0		-1	-1
46	1	12	5	7	HIRN	STUDIE	STUDIE	1		478389999999999	6466
46	1	12	6	25	BESTATTUNG	SELBSTMORD	GRAB	0		290889999999999	4492
46	1	12	7	39	ORDNUNG	ZUCHT	CHAOS	0		13609.4	14679
46	1	12	8	14	SCHLAFWANDELN	UNWIRKLICHKEIT	REALITÄTSFERN	0		13135.9	17280
46	1	12	9	17	BEGRÜNDER	PRÄSIDENT		0		-1	-1
46	1	12	10	28	UNSTERBLICHKEIT	AUFERSTEHUNG	AUFERSTEHUNG	1		847089999999999	11909
46	1	12	11	26	EVOLUTION	ERWEITERUNG	MENSCH	0		3610.8	9912
46	1	12	12	11	PROGRAMM	KINO		0		-1	-1
46	1	12	13	8	KARTELL	KONSENS		0		-1	-1
46	1	12	14	21	LIKÖR	SEKT	SEKT	1		238820000000001	3720
46	1	12	15	5	BINDUNG	BABY	PARTNERSCHAFT	0		755189999999999	12407
46	1	12	16	29	MOTOR	INDUSTRIALISIERUNG	AUTO	0		198079999999999	3311
46	1	12	17	22	PARTEI	ABSTIMMUNG	WAHLEN	0		202839999999999	5404
46	1	12	18	19	BAHNSTEIG	ANPASSUNG		0		-1	-1
46	1	12	19	40	KERZE	DOCHT	DOCHT	1		322389999999999	4263
46	1	12	20	10	ZAUBERKÜNSTLER	TRICK	TRICK	1		286389999999999	5592
46	1	12	21	2	GENIE	MATHEMATIK	MATHEMATIK	1		207889999999999	8014
46	1	12	22	9	ADER	GESTEIN	BLUT	0		428289999999999	5915
46	1	12	23	35	NOTLAGE	DILEMMA		0		-1	-1
46	1	12	24	13	STAAT	UNTERSTÜTZUNG		0		-1	-1
46	1	12	25	33	ERÖFFNUNG	GRÜNDUNG		0		-1	-1
46	1	12	26	15	VERHAFTUNG	KLINGE	VERBRECHER	0		987010000000001	11599
46	1	12	27	6	SCHLACHTUNG	SCHWEIN	SCHWEIN	1		185829999999999	3551
46	1	12	28	30	DORF	ISOLATION	ISOLATION	1		183970000000001	5607
46	1	12	29	37	INVESTITION	KONZERN	DIREKTOR	0		754820000000001	8943
46	1	12	30	34	BLEI	STAHL	EISEN	0		589589999999999	15152
46	1	12	31	24	ALARM	ÜBUNG		0		-1	-1
46	1	12	32	31	REICH	PROFIT		0		-1	-1
46	1	12	33	36	EINSPARUNG	RECHNUNG		0		-1	-1
46	1	12	34	16	FREUNDIN	ZÄRTLICHKEIT	ZÄRTLICHKEIT	1		217270000000001	7813
46	1	12	35	27	BEEINFLUSSUNG	VERMARKTUNG		0		-1	-1
46	1	12	36	1	EMPFINDUNG	GELASSENHEIT		0		712290000000002	13250
46	1	12	37	32	KOORDINATION	HANDHABUNG		0		-1	-1
46	1	12	38	38	ABEND	MORGEN	MORGEN	1		165570000000001	3384
46	1	12	39	23	JUGEND	SCHWIMMBAD	SCHWIMMBAD	1		127990000000002	3288
46	1	12	40	18	PARTY	THEKE	THEKE	1		234370000000001	4098
46	2	13	1	5	AUFTAKT	SPIEL		0		-1	-1
46	2	13	2	11	DOKUMENT	BESCHEINIGUNG	BESCHEINIGUNG	1		4138	8832
46	2	13	3	16	TRAINING	PULS		0		-1	-1
46	2	13	4	28	NACHRICHT	GEBURTSTAG		0		-1	-1
46	2	13	5	19	INSEL	URLAUBER	URLAUBER	1		1631	4591
46	2	13	6	2	PARK	VEGETATION		0		-1	-1
46	2	13	7	9	STALL	KUH	KUH	1		525310000000009	9061
46	2	13	8	23	STREIK	KONFLIKT	KONFLIKT	1		268010000000009	5400
46	2	13	9	33	SENDER	NOTIZ	EMPFÄNGER	0		776810000000009	11528
46	2	13	10	38	SUBMISSION	ERNIEDRIGUNG	UNTERDRÜCKUNG	0		2064	6136
46	2	13	11	3	OZEAN	KRABBE	KRABBE	1		404810000000009	6014
46	2	13	12	29	KONJUNKTUR	DIAGNOSE	PROGRAMM	0		4137	6721
46	2	13	13	22	WIEDERHERSTELLUNG	VERSCHLECHTERUNG		0		-1	-1
46	2	13	14	32	KLEIDERSCHRANK	HANDSCHUH	HANDSCHUH	1		400010000000009	11760
46	2	13	15	4	SPRECHER	AUFRUF	VORTRAG	0		5868.5	18704
46	2	13	16	31	TEICH	ÜBERSCHWEMMUNG	FISCH	0		411469999999995	5396
46	2	13	17	30	HASS	GEFECHT		0		-1	-1
46	2	13	18	8	BEWUNDERUNG	SCHÖNHEIT	VEREHRUNG	0		4192	7296
46	2	13	19	1	WAHNSINN	ANSTALT		0		-1	-1
46	2	13	20	24	ENTSCHLOSSENHEIT	DURCHSETZUNG		0		-1	-1
46	2	13	21	21	REVOLUTION	WIDERSTAND	WIDERSTAND	1		6581.5	20004
46	2	13	22	17	WAFFE	KRIEG	KRIEG	1		213089999999991	3315
46	2	13	23	12	TRAINER	STIL		0		-1	-1
46	2	13	24	40	REGENSCHIRM	BEDARF		0		-1	-1
46	2	13	25	18	BEWERTUNG	KELLNERIN		0		-1	-1
46	2	13	26	6	BEGEISTERUNG	GEFÜHL	ENTHUSIASMUS	0		286689999999991	7549
46	2	13	27	15	VERBRÜDERUNG	ENTSCHULDIGUNG	PARTNER	0		556219999999995	15789
46	2	13	28	37	FLAMME	LEUCHTE	LEUCHTE	1		128771000000001	14488
46	2	13	29	20	ZAHL	PHYSIK		0		-1	-1
46	2	13	30	13	ZAHLUNG	QUITTUNG	STEUERN	0		6936	9168
46	2	13	31	27	SUBSTANZ	SEELE		0		-1	-1
46	2	13	32	14	MUSIK	OPER	OPER	1		2001	3545
46	2	13	33	7	KRANZ	NEST		0		-1	-1
46	2	13	34	39	FREILASSUNG	AUFENTHALT		0		-1	-1
46	2	13	35	26	KUNSTWERK	AUFMACHUNG	MODE	0		567689999999991	7176
46	2	13	36	35	ZUCKER	SPEISE	ESSEN	0		671760000000009	14561
46	2	13	37	25	GERICHTSHOF	UNWAHRHEIT	URTEIL	0		7309	8781
46	2	13	38	10	MILCH	KÄSE	KÄSE	1		302410000000009	5112
46	2	13	39	36	KLEINIGKEIT	WAAGE	GEWICHT	0		5872	10296
46	2	13	40	34	FRAU	BLUSE	BLUSE	1		319110000000009	5471
46	3	14	1	11	PRÄDIKAT	PRIMA		0		-1	-1
46	3	14	2	27	HINDERUNG	SIEGEL		0		-1	-1
46	3	14	3	23	FLÜCHTLING	ASYL	ASYL	1		246320000000019	3879
46	3	14	4	26	RASSE	NATIONALIST	NATIONALIST	1		232010000000009	8760
46	3	14	5	10	SCHMUGGEL	IMPORT		0		-1	-1
46	3	14	6	38	ZELT	ZIRKUS	STANGE	0		828720000000019	19151
46	3	14	7	2	SOLO	MUSIKINSTRUMENT	MUSIKINSTRUMENT	1		213479999999981	7031
46	3	14	8	1	GEMEINSCHAFT	ZUSAMMENARBEIT	BÜRGER	0		826320000000019	17639
46	3	14	9	30	DIAKONIE	VERSORGUNG		0		-1	-1
46	3	14	10	4	INFLATION	ENTWERTUNG	WERTVERLUST	0		4960.5	12215
46	3	14	11	6	LIMIT	MAXIMUM	MAXIMUM	1		726310000000009	18721
46	3	14	12	7	VORBEREITUNG	VERÖFFENTLICHUNG		0		-1	-1
46	3	14	13	25	FRIEDEN	ALLIANZ	KRIEG	0		369520000000019	7151
46	3	14	14	36	SÄUFER	WIRT		0		-1	-1
46	3	14	15	31	TOD	NOTWEHR	SELBSTMORD	0		276720000000019	7055
46	3	14	16	9	INTENSIVSTATION	KRANKENHAUS	KRANKENHAUS	1		205410000000009	4519
46	3	14	17	16	FREUNDSCHAFT	GEFÄHRTE	PARTNER	0		4950	17545
46	3	14	18	24	VATER	VORBILD	VORBILD	1		340389999999991	5437
46	3	14	19	20	ERKLÄRUNG	WISSENSCHAFT		0		-1	-1
46	3	14	20	17	TECHNOLOGIE	GEHIRNWÄSCHE		0		-1	-1
46	3	14	21	15	LAMM	MITTAGESSEN		0		-1	-1
46	3	14	22	14	WANGE	CHRIST	CHRIST	1		137520000000019	6161
46	3	14	23	3	IDIOT	UNSINN	UNSINN	1		612520000000019	20001
46	3	14	24	39	GESELLSCHAFT	EINHEIT	BÜRGER	0		134192000000002	18677
46	3	14	25	22	AUTOR	ERFINDUNG	ZITAT	0		382929999999981	5253
46	3	14	26	13	URLAUB	AUSFALL	FERIEN	0		558320000000019	7505
46	3	14	27	12	UNHEIL	ALPTRAUM		0		-1	-1
46	3	14	28	19	MINIMUM	NOTWENDIGKEIT	UNTERGRENZE	0		13327	16953
46	3	14	29	8	EXPERIMENT	UNTERSUCHUNG	VERSUCH	0		619020000000019	7949
46	3	14	30	34	NACHBARSCHAFT	HECKE	ZAUN	0		532229999999981	7383
46	3	14	31	18	KONFRONTATION	RACHE	SPANNUNG	0		591929999999981	7903
46	3	14	32	28	SCHLÄGER	KRIMINALITÄT	GEWALT	0		594320000000019	8691
46	3	14	33	33	KNOBLAUCH	VAMPIR		0		-1	-1
46	3	14	34	40	LEBER	ORGAN	ORGAN	1		274170000000019	9799
46	3	14	35	32	SCHLUSSFOLGERUNG	KONSEQUENZ		0		-1	-1
46	3	14	36	21	UNABHÄNGIGKEIT	SELBSTBESTIMMUNG		0		-1	-1
46	3	14	37	5	GANG	TOR	TOR	1		300720000000019	5655
46	3	14	38	35	LIST	NAZI	AUTOR	0		920439999999991	14583
46	3	14	39	29	FAUST	GEWALT	GEWALT	1		835120000000019	10223
46	3	14	40	37	PARLAMENT	KANZLER		0		-1	-1
46	4	15	1	25	DRECK	VERUNREINIGUNG	SCHMUTZ	0		336020000000019	5445
46	4	15	2	22	STROH	WALDBRAND		0		-1	-1
46	4	15	3	10	ZOO	BÄR	BÄR	1		165220000000019	3428
46	4	15	4	17	KOOPERATION	MITHILFE		0		-1	-1
46	4	15	5	39	DESSERT	HONIG	NACHTISCH	0		399429999999981	7098
46	4	15	6	16	SONNE	GRAD		0		-1	-1
46	4	15	7	18	ERNÄHRUNG	EIWEIß		0		-1	-1
46	4	15	8	32	FORMEL	BERECHNUNG	PHYSIK	0		633060000000009	9018
46	4	15	9	20	REGENBOGEN	FARBE		0		-1	-1
46	4	15	10	40	BEARBEITUNG	HONORAR		0		-1	-1
46	4	15	11	29	INTERVENTION	STREIT	EINGREIFEN	0		407120000000019	7191
46	4	15	12	21	AUSEINANDERSETZUNG	ÜBERLEGUNG		0		-1	-1
46	4	15	13	2	UNTERSCHRIFT	FORMULAR		0		-1	-1
46	4	15	14	38	GEGNER	WAFFENSTILLSTAND	FEIND	0		475439999999991	6109
46	4	15	15	30	ERDBALL	WELTKARTE	WELTKARTE	1		210029999999981	4379
46	4	15	16	13	WANDEL	ZWISCHENZEIT		0		-1	-1
46	4	15	17	5	STÜTZE	BEGLEITER		0		-1	-1
46	4	15	18	15	TRITT	SOHLE		0		-1	-1
46	4	15	19	14	REGIME	ZERSCHLAGUNG		0		-1	-1
46	4	15	20	7	DONNER	BLITZ	GEWITTER	0		425520000000019	5704
46	4	15	21	6	MANDANT	RECHT		0		-1	-1
46	4	15	22	24	AKTEUR	DRAMATIK	KUNST	0		742639999999991	10794
46	4	15	23	35	GOTT	VEREHRUNG	RELIGION	0		126632000000002	16525
46	4	15	24	9	SUBKULTUR	UNTERGRUND		0		-1	-1
46	4	15	25	37	BEFRAGUNG	MEHRHEIT	EXPERIMENT	0		503920000000019	7383
46	4	15	26	34	PATRIOTISMUS	EXTREMISMUS	EXTREMISMUS	1		402320000000019	11859
46	4	15	27	3	VORSTAND	LEITER	LEITER	1		435629999999981	5324
46	4	15	28	11	SCHÄTZUNG	SPEKULATION	SPEKULATION	1		456729999999981	7831
46	4	15	29	33	TAGEBUCH	BIOGRAPHIE	BIOGRAPHIE	1		241520000000019	7223
46	4	15	30	28	BILD	FOTO	FOTO	1		203139999999991	2939
46	4	15	31	26	POLIZEI	EINSATZ		0		-1	-1
46	4	15	32	8	GELIEBTE	GEHEIMNIS	AFFÄRE	0		371929999999981	9451
46	4	15	33	27	KUNST	ARTIST		0		-1	-1
46	4	15	34	36	INFORMATIK	PROGRAMMIERUNG	PROGRAMMIERUNG	1		503939999999991	8327
46	4	15	35	19	ARBEITER	EINKOMMEN		0		-1	-1
46	4	15	36	12	TECHNIKER	INGENIEUR		0		631920000000019	8119
46	4	15	37	23	OPPOSITION	VERWEIGERUNG	WIDERSTAND	0		490320000000019	7199
46	4	15	38	4	BRILLE	KRAWATTE		0		-1	-1
46	4	15	39	31	ERMITTLUNG	SCHULD		0		-1	-1
46	4	15	40	1	PYRAMIDE	ARCHITEKTUR		0		-1	-1
46	5	16	1	9	SCHNITT	FILM	WUNDE	0		5406.5	6142
46	5	16	2	32	BAUER	FARM	FARM	1		177059999999963	3191
46	5	16	3	21	RANG	HIERARCHIE		0		8239.5	10704
46	5	16	4	34	STUDENT	KLAUSUR	PRÜFUNG	0		4774.5	14150
46	5	16	5	16	BIRKE	LAUB	STAMM	0		6679.5	8168
46	5	16	6	8	BEFUGNIS	ERMÄCHTIGUNG		0		-1	-1
46	5	16	7	15	VISUM	TOURISMUS	URLAUB	0		4066.5	7850
46	5	16	8	36	BOMBE	TERRORIST	TERRORIST	1		159120000000019	7959
46	5	16	9	33	VERGÜTUNG	GELD		0		9696.5	18674
46	5	16	10	10	FLÄCHE	ZENTRUM		0		-1	-1
46	5	16	11	17	JUSTIZ	GLAUBWÜRDIGKEIT	VERFAHREN	0		2207.5	4884
46	5	16	12	14	KOCH	OFEN		0		-1	-1
46	5	16	13	29	GERICHT	VERHANDLUNG		0		-1	-1
46	5	16	14	24	MODE	HOSE	KUNSTWERK	0		3548.5	17236
46	5	16	15	35	FREUDE	LUST	LUST	1		283920000000019	5112
46	5	16	16	27	ROUTE	HEIMWEG	ZIEL	0		777970000000019	9846
46	5	16	17	19	AFFÄRE	PARTNERSCHAFT	BEZIEHUNG	0		219570000000019	4495
46	5	16	18	3	SEE	WASSER	WASSER	1		1679.5	3431
46	5	16	19	1	BEHÖRDE	KÜNDIGUNG	BESCHEINIGUNG	0		799929999999981	13974
46	5	16	20	7	KOMMENTAR	PRESSE	PRESSE	1		4880.5	6339
46	5	16	21	40	VIRUS	ERREGER	SCHMERZEN	0		11596.5	17892
46	5	16	22	25	CHARAKTER	OFFENHEIT	PERSÖNLICHKEIT	0		3189	10418
46	5	16	23	4	UNRECHT	BENACHTEILIGUNG	VERURTEILUNG	0		7823	10292
46	5	16	24	5	NATION	EINIGKEIT		0		-1	-1
46	5	16	25	12	KAPITALISMUS	KOMMUNISMUS	KOMMUNISMUS	1		1463.5	5330
46	5	16	26	13	JOURNALIST	PRESSEFREIHEIT		0		-1	-1
46	5	16	27	11	PHASE	STADIUM		0		-1	-1
46	5	16	28	26	PUBLIKUM	ZUSCHAUER	VORTRAG	0		7215.5	12447
46	5	16	29	20	ANLAGE	RENDITE		0		686340000000037	16146
46	5	16	30	22	DIREKTION	BESCHLUSS		0		-1	-1
46	5	16	31	2	GEFAHR	HAI		0		-1	-1
46	5	16	32	31	EXEKUTION	ERSCHIEßUNG	ERSCHIESSUNG	1		388929999999981	10809
46	5	16	33	30	AUSKUNFT	PROPAGANDA		0		411959999999963	7903
46	5	16	34	23	BOSS	HEMD	HEMD	1		8687.5	10727
46	5	16	35	39	FLIRT	ROMANTIK	ROMANTIK	1		195929999999981	11263
46	5	16	36	37	MÖRDER	SÜNDE		0		858920000000019	19013
46	5	16	37	38	PRIESTER	KATHEDRALE	KATHEDRALE	1		388159999999963	20009
46	5	16	38	6	BEVÖLKERUNG	MASSE	GEMEINSCHAFT	0		134085999999996	18290
46	5	16	39	28	BOOT	MATROSE		0		-1	-1
46	5	16	40	18	ASSISTENT	PROFESSION		0		-1	-1
46	6	1	1	32	EINGEBUNG	IDEE	IDEE	1		245340000000037	3262
46	6	1	2	35	FIGUR	BRETT	KÖRPER	0		622370000000019	7688
46	6	1	3	34	EMPFEHLUNG	RAT		0		-1	-1
46	6	1	4	13	KUGEL	QUADRAT	ZYLINDER	0		893459999999963	11542
46	6	1	5	26	SKLAVE	KÖNIG	KÖNIG	1		2390.5	4145
46	6	1	6	31	NÄSSE	GEWITTER	REGEN	0		195670000000019	5484
46	6	1	7	36	RÜCKSCHRITT	VERGANGENHEIT	ENTWICKLUNG	0		606159999999963	9159
46	6	1	8	19	ERDE	STEIN		0		849340000000037	14935
46	6	1	9	21	DEMOKRATIE	SYSTEM	SYSTEM	1		167970000000019	6632
46	6	1	10	9	FORM	KREIS	KREIS	1		709359999999963	10333
46	6	1	11	6	CHAOS	STRUKTUR	ORDNUNG	0		357090000000037	8639
46	6	1	12	11	GEHIRN	BEWUSSTSEIN		0		-1	-1
46	6	1	13	33	RÜSTUNG	ANGRIFF		0		-1	-1
46	6	1	14	38	FÄHIGKEIT	VERANLAGUNG	TALENT	0		335959999999963	5560
46	6	1	15	22	LÖSUNG	PROBLEM	PROBLEM	1		222259999999963	7150
46	6	1	16	16	VOGEL	KATZE	NEST	0		247970000000019	3543
46	6	1	17	4	STURM	WINDHAUCH	WIRBEL	0		443170000000019	5874
46	6	1	18	25	SPASS	FEIER	FEIER	1		974870000000019	11389
46	6	1	19	40	PUPPE	KIND	KIND	1		210270000000019	5750
46	6	1	20	14	STERN	WEIHNACHTEN	RAUM	0		548759999999963	7031
46	6	1	21	15	BECHER	KAFFEE		0		-1	-1
46	6	1	22	24	BEDÜRFNIS	WERBUNG		0		-1	-1
46	6	1	23	3	STILLE	EINSAMKEIT	RUHE	0		3164.5	7855
46	6	1	24	37	ANEKDOTE	WITZ	WITZ	1		1967.5	2863
46	6	1	25	18	TRINKSPRUCH	SPRICHWORT	REDEWENDUNG	0		3647.5	10511
46	6	1	26	12	NUTZEN	KOSTEN		0		-1	-1
46	6	1	27	10	ABSPRACHE	VERTRAG	VERTRAG	1		473070000000019	6714
46	6	1	28	29	MANGEL	VERZICHT	SELBSTBEWUSSTSEIN	0		594270000000019	20001
46	6	1	29	2	MASCHINE	APPARAT	AUTO	0		241270000000019	3596
46	6	1	30	5	BERUF	ANERKENNUNG	ARBEITSSTELLE	0		665570000000019	12784
46	6	1	31	17	STAUB	SAUBERKEIT	SCHMUTZ	0		151870000000019	10729
46	6	1	32	28	URHEBER	KAUSALITÄT	COPYRIGHT	0		5843	12949
46	6	1	33	8	BARGELD	WERT	SICHERHEIT	0		7046.5	10030
46	6	1	34	30	BEGRIFF	BEDEUTUNG	BEDEUTUNG	1		175170000000019	3388
46	6	1	35	39	SCHAMGEFÜHL	KÖRPER	KÖRPER	1		238670000000019	3719
46	6	1	36	27	GRUNDRECHT	VERFASSUNG		0		-1	-1
46	6	1	37	20	INFORMATION	INHALT		0		463970000000019	10151
46	6	1	38	1	PELZ	FUCHS	FUCHS	1		213570000000019	3152
46	6	1	39	23	SÄNGER	KÜNSTLER	KÜNSTLER	1		210270000000019	8734
46	6	1	40	7	ZEITUNG	DRUCK	BRIEF	0		375970000000019	5655
46	7	2	1	14	HAUT	BLUT	BLUT	1		405179999999981	5290
46	7	2	2	29	TAL	WIESE		0		-1	-1
46	7	2	3	8	BERG	HÜTTE	AUSSICHT	0		449179999999981	11027
46	7	2	4	39	FASS	KELLER	HOLZ	0		295959999999963	3698
46	7	2	5	36	AUSWERTUNG	ERGEBNIS	ERGEBNIS	1		226179999999981	3839
46	7	2	6	17	VERSCHLEIERUNG	KOPFTUCH	KOPFTUCH	1		277920000000019	5172
46	7	2	7	7	GRAS	VIEH	WIESE	0		949579999999981	11007
46	7	2	8	3	VERLUST	ABNAHME		0		-1	-1
46	7	2	9	15	SEEGANG	DAMPFER	WELLEN	0		344920000000019	11524
46	7	2	10	10	ILLUSION	WAHRNEHMUNG	EINBILDUNG	0		251179999999981	8807
46	7	2	11	19	GEISEL	GEFANGENER	KAMPF	0		409579999999981	5207
46	7	2	12	37	DÄMMERUNG	MORGENGRAUEN	MORGENGRAUEN	1		199179999999981	17088
46	7	2	13	6	ZUWACHS	FORTSCHRITT	ZAHL	0		507079999999981	8479
46	7	2	14	26	FRAGE	EINWAND	AUSKUNFT	0		513479999999981	7142
46	7	2	15	21	ANSTAND	SITTE	ORDNUNG	0		132995999999996	20006
46	7	2	16	18	SCHMETTERLING	BLÜTE	VOGEL	0		449670000000019	5752
46	7	2	17	33	ERLÖSUNG	HIMMELREICH	HEILAND	0		7686.5	10295
46	7	2	18	35	ANFORDERUNG	SCHWIERIGKEIT	AUFGABE	0		991979999999981	12191
46	7	2	19	23	BUNGALOW	SIEDLUNG		0		-1	-1
46	7	2	20	30	SPRACHE	AKUSTIK	TEST	0		493490000000037	6219
46	7	2	21	22	MACHT	HERRSCHER	PRÄSIDENT	0		539429999999981	8239
46	7	2	22	13	TIER	FROSCH	FROSCH	1		4806	8662
46	7	2	23	4	KRITIK	ZWEIFEL	VERNUNFT	0		279190000000037	6583
46	7	2	24	9	GESPENST	ERSCHEINUNG	EINB	0		515620000000019	20002
46	7	2	25	12	KOMÖDIE	DRAMA	DRAMATURGIE	0		348799999999814	13372
46	7	2	26	32	TRAUM	WIRKLICHKEIT	WIRKLICHKEIT	1		461109999999963	7167
46	7	2	27	27	SCHICKSAL	IRONIE	ZUFALL	0		282370000000019	4551
46	7	2	28	5	FREUND	VERTRAUEN		0		-1	-1
46	7	2	29	16	KRITERIUM	AUSWAHL		0		-1	-1
46	7	2	30	11	EHE	VERLOBUNG		0		-1	-1
46	7	2	31	28	UHR	KIRCHE		0		-1	-1
46	7	2	32	20	BEGRÜSSUNG	FREUNDLICHKEIT	HANDSCHLAG	0		359990000000037	10706
46	7	2	33	34	PRÜFUNG	MISSERFOLG	DOZENT	0		508490000000037	15876
46	7	2	34	38	NEFFE	GROSSMUTTER	OMA	0		3268.5	12314
46	7	2	35	24	GNADE	BARMHERZIGKEIT	VERGEBUNG	0		276309999999963	4499
46	7	2	36	31	HÄRTE	KRAFT		0		-1	-1
46	7	2	37	40	POSTKUTSCHE	PFERD		0		-1	-1
46	7	2	38	2	MALER	PIANIST	STIFT	0		652479999999981	13532
46	7	2	39	25	DISZIPLIN	GEHORSAM		0		-1	-1
46	7	2	40	1	BLICK	PERSPEKTIVE	RICHTUNG	0		674370000000019	8847
46	8	3	1	30	TAT	ABSICHT	MÖRDER	0		4064	6101
46	8	3	2	13	HELDENMUT	TAPFERKEIT		0		-1	-1
46	8	3	3	16	GEBÄUDE	HOTEL	IMMOBILIE	0		851490000000037	12048
46	8	3	4	36	JUNGE	MÄDCHEN	MÄDCHEN	1		219380000000075	5010
46	8	3	5	11	APFEL	PFIRSICH		0		-1	-1
46	8	3	6	35	PROFIL	Querschnitt	KOPF	0		444180000000075	5394
46	8	3	7	3	TÄUSCHUNG	ECHTHEIT	VERSUCH	0		2032	6176
46	8	3	8	22	ZEIT	URSPRUNG	RAUM	0		4592	5824
46	8	3	9	6	BESITZ	ANTEIL		0		-1	-1
46	8	3	10	18	GEDÄCHTNIS	ELEFANT		0		-1	-1
46	8	3	11	21	STOLZ	RUHM	EHRE	0		922780000000075	10729
46	8	3	12	20	LARVE	RAUPE	RAUPE	1		1722	3330
46	8	3	13	24	RICHTER	GERECHTIGKEIT	ANKLAGE	0		6368	8689
46	8	3	14	23	ARMUT	ELEND	REICHTUM	0		7286	9374
46	8	3	15	7	NORM	MORAL		0		-1	-1
46	8	3	16	31	VERGLEICH	GLEICHNIS	GLEICHNIS	1		3048	8472
46	8	3	17	9	ANSICHT	MEINUNG	PERSPEKTIVE	0		449230000000075	6848
46	8	3	18	38	DEFINITION	KONZEPT	BEZEICHNUNG	0		109014000000004	14720
46	8	3	19	19	GESUNDHEIT	IMPFUNG		0		593580000000075	20001
46	8	3	20	29	PUDDING	SÜSSIGKEITEN	SÜSSIGKEIT	1		2535	9069
46	8	3	21	5	INDUSTRIE	BRANCHE	FIRMA	0		6081	7882
46	8	3	22	27	ALKOHOL	OPIUM	DROGEN	0		560809999999963	8008
46	8	3	23	8	MEINEID	EHRENHAFTIGKEIT		0		-1	-1
46	8	3	24	1	GIFT	MORD		0		-1	-1
46	8	3	25	26	BEWEIS	TATSACHE		0		695459999999963	11794
46	8	3	26	15	PAPIER	BRIEF	STIFT	0		271440000000037	7310
46	8	3	27	37	WOLLE	KLEIDUNG	NADEL	0		2080	13880
46	8	3	28	33	AUTO	PRESTIGE	LENKRAD	0		491119999999925	9720
46	8	3	29	17	GEIST	FLASCHE		0		-1	-1
46	8	3	30	25	ZWIELICHT	UNTERWELT	MORGENGRAUEN	0		4458	13810
46	8	3	31	4	STUHL	SESSEL	HOLZ	0		335980000000075	4120
46	8	3	32	40	PLAN	GROSSSTADT	IDEE	0		4944	5780
46	8	3	33	32	CHANCE	BEGEGNUNG		0		-1	-1
46	8	3	34	34	ERDGESCHOSS	DACHBODEN		0		-1	-1
46	8	3	35	39	GESCHREI	PANIK		0		-1	-1
46	8	3	36	28	SEGEN	SCHÖPFER		0		-1	-1
46	8	3	37	14	FORDERUNG	GEHALT		0		5661	9759
46	8	3	38	12	DAMPF	LOKOMOTIVE		0		-1	-1
46	8	3	39	2	VULKAN	EXPLOSION	EXPLOSION	1		189509999999963	4352
46	8	3	40	10	LEIDENSCHAFT	KUSS	KUSS	1		1776	2704
								79
