## Supplementary material for "Vast amounts of encoded items nullify but do not reverse the effect of sleep on declarative memory": Dataset: PAL_46_1_3.xlsx

### Sheet: Tabelle1
VP_Nr	Block	VersioN	counter	pair_code	cue	correct_answer	answer	Correct	accuracy	reactiontime1	reactiontime2
46	1	12	1	15	VERHAFTUNG	KLINGE		0		-1	-1
46	1	12	2	29	MOTOR	INDUSTRIALISIERUNG	AUTO	0		2199.6	3239
46	1	12	3	3	BEIFALL	APPLAUS	APPLAUS	1		1919.4	3319
46	1	12	4	22	PARTEI	ABSTIMMUNG	WAHLEN	0		2367.6	6247
46	1	12	5	13	STAAT	UNTERSTÜTZUNG	ORDNUNG	0		5023.4	6393
46	1	12	6	37	INVESTITION	KONZERN	FIRMA	0		3573.4	5069
46	1	12	7	20	HORN	WARNUNG		0		-1	-1
46	1	12	8	33	ERÖFFNUNG	GRÜNDUNG		0		-1	-1
46	1	12	9	27	BEEINFLUSSUNG	VERMARKTUNG		0		-1	-1
46	1	12	10	21	LIKÖR	SEKT	SEKT	1		1463.6	2503
46	1	12	11	39	ORDNUNG	ZUCHT	DEMOKRATIE	0		973539999999999	16127
46	1	12	12	8	KARTELL	KONSENS	DROGEN	0		3995.5	5655
46	1	12	13	11	PROGRAMM	KINO		0		-1	-1
46	1	12	14	26	EVOLUTION	ERWEITERUNG	MENSCH	0		1976.8	6055
46	1	12	15	9	ADER	GESTEIN	BLUT	0		376760000000001	5077
46	1	12	16	4	KLOSTER	EINSCHRÄNKUNG	NONNE	0		11192.9	17177
46	1	12	17	38	ABEND	MORGEN	MORGEN	1		1372.8	2782
46	1	12	18	23	JUGEND	SCHWIMMBAD	SCHWIMMBAD	1		280839999999999	5248
46	1	12	19	32	KOORDINATION	HANDHABUNG	KÖRPER	0		738160000000001	8620
46	1	12	20	35	NOTLAGE	DILEMMA		0		-1	-1
46	1	12	21	16	FREUNDIN	ZÄRTLICHKEIT	ZÄRTLICHKEIT	1		198139999999999	4469
46	1	12	22	10	ZAUBERKÜNSTLER	TRICK	TRICK	1		153539999999999	2535
46	1	12	23	14	SCHLAFWANDELN	UNWIRKLICHKEIT	NACHT	0		726360000000001	8143
46	1	12	24	25	BESTATTUNG	SELBSTMORD	PFARRER	0		262339999999999	16078
46	1	12	25	12	HÖLLE	MYTHOS	HIMMEL	0		158070000000001	3001
46	1	12	26	5	BINDUNG	BABY		0		-1	-1
46	1	12	27	28	UNSTERBLICHKEIT	AUFERSTEHUNG		0		-1	-1
46	1	12	28	34	BLEI	STAHL	EISEN	0		378339999999999	5327
46	1	12	29	1	EMPFINDUNG	GELASSENHEIT		0		-1	-1
46	1	12	30	18	PARTY	THEKE	THEKE	1		491739999999999	6317
46	1	12	31	36	EINSPARUNG	RECHNUNG	GELD	0		5823.5	6511
46	1	12	32	2	GENIE	MATHEMATIK	MATHEMATIK	1		1799	3855
46	1	12	33	30	DORF	ISOLATION	ISOLATION	1		1538.5	3575
46	1	12	34	17	BEGRÜNDER	PRÄSIDENT	INSTITUTION	0		13733.9	19039
46	1	12	35	40	KERZE	DOCHT	DOCHT	1		2343.5	3383
46	1	12	36	6	SCHLACHTUNG	SCHWEIN	SCHWEIN	1		369270000000001	7698
46	1	12	37	31	REICH	PROFIT		0		-1	-1
46	1	12	38	7	HIRN	STUDIE	STUDIE	1		1799.5	2935
46	1	12	39	24	ALARM	ÜBUNG	GLOCKE	0		7339.5	8879
46	1	12	40	19	BAHNSTEIG	ANPASSUNG	ZUG	0		283960000000001	4834
46	2	13	1	39	FREILASSUNG	AUFENTHALT	VERHAFTUNG	0		593660000000009	7996
46	2	13	2	10	MILCH	KÄSE	KÄSE	1		201169999999995	3571
46	2	13	3	3	OZEAN	KRABBE	KRABBE	1		245760000000009	5327
46	2	13	4	40	REGENSCHIRM	BEDARF	SCHUTZ	0		326360000000009	4423
46	2	13	5	28	NACHRICHT	GEBURTSTAG	BRIEF	0		248780000000005	3745
46	2	13	6	26	KUNSTWERK	AUFMACHUNG	MODE	0		186960000000009	2533
46	2	13	7	23	STREIK	KONFLIKT	KONFLIKT	1		319180000000005	6255
46	2	13	8	6	BEGEISTERUNG	GEFÜHL	ENTHUSIASMUS	0		195980000000005	6009
46	2	13	9	18	BEWERTUNG	KELLNERIN	URTEIL	0		567780000000005	6957
46	2	13	10	4	SPRECHER	AUFRUF	REDE	0		442360000000009	12461
46	2	13	11	37	FLAMME	LEUCHTE	LEUCHTE	1		192980000000005	3521
46	2	13	12	14	MUSIK	OPER	OPER	1		281580000000005	4687
46	2	13	13	2	PARK	VEGETATION	RASEN	0		477560000000009	6109
46	2	13	14	24	ENTSCHLOSSENHEIT	DURCHSETZUNG	MUT	0		428160000000009	5177
46	2	13	15	22	WIEDERHERSTELLUNG	VERSCHLECHTERUNG	ERNEUERUNG	0		340310000000009	4981
46	2	13	16	21	REVOLUTION	WIDERSTAND	AUST	0		9392.5	20001
46	2	13	17	9	STALL	KUH		0		159600000000093	8739
46	2	13	18	31	TEICH	ÜBERSCHWEMMUNG		0		-1	-1
46	2	13	19	20	ZAHL	PHYSIK		0		-1	-1
46	2	13	20	12	TRAINER	STIL		0		-1	-1
46	2	13	21	11	DOKUMENT	BESCHEINIGUNG		0		-1	-1
46	2	13	22	8	BEWUNDERUNG	SCHÖNHEIT	VEREHRUNG	0		426380000000005	8575
46	2	13	23	36	KLEINIGKEIT	WAAGE	GEWICHT	0		269560000000009	4669
46	2	13	24	38	SUBMISSION	ERNIEDRIGUNG	UNTERDRÜCKUNG	0		164980000000005	5057
46	2	13	25	30	HASS	GEFECHT		0		-1	-1
46	2	13	26	25	GERICHTSHOF	UNWAHRHEIT	URTEIL	0		420980000000005	5749
46	2	13	27	19	INSEL	URLAUBER	URLAUBER	1		162760000000009	4659
46	2	13	28	7	KRANZ	NEST		0		-1	-1
46	2	13	29	5	AUFTAKT	SPIEL		0		-1	-1
46	2	13	30	35	ZUCKER	SPEISE	LEBENSMITTEL	0		702780000000005	9579
46	2	13	31	27	SUBSTANZ	SEELE		0		-1	-1
46	2	13	32	17	WAFFE	KRIEG	KRIEG	1		147180000000005	2679
46	2	13	33	15	VERBRÜDERUNG	ENTSCHULDIGUNG	PARTNER	0		340760000000009	7191
46	2	13	34	34	FRAU	BLUSE	BLUSE	1		518380000000005	6439
46	2	13	35	32	KLEIDERSCHRANK	HANDSCHUH	HANDSCHUH	1		873560000000009	10679
46	2	13	36	1	WAHNSINN	ANSTALT		0		-1	-1
46	2	13	37	33	SENDER	NOTIZ	BRIEF	0		3838.5	4575
46	2	13	38	16	TRAINING	PULS		0		-1	-1
46	2	13	39	29	KONJUNKTUR	DIAGNOSE	PROGRAMM	0		210360000000009	6079
46	2	13	40	13	ZAHLUNG	QUITTUNG	GELD	0		206360000000009	3079
46	3	14	1	19	MINIMUM	NOTWENDIGKEIT	GRENZE	0		841610000000009	9983
46	3	14	2	11	PRÄDIKAT	PRIMA		0		-1	-1
46	3	14	3	21	UNABHÄNGIGKEIT	SELBSTBESTIMMUNG		0		-1	-1
46	3	14	4	36	SÄUFER	WIRT		0		-1	-1
46	3	14	5	39	GESELLSCHAFT	EINHEIT	BÜRGER	0		6910	8928
46	3	14	6	10	SCHMUGGEL	IMPORT		0		-1	-1
46	3	14	7	32	SCHLUSSFOLGERUNG	KONSEQUENZ	ERGEBNIS	0		868789999999991	10159
46	3	14	8	33	KNOBLAUCH	VAMPIR		0		-1	-1
46	3	14	9	24	VATER	VORBILD	VORBILD	1		586189999999991	8062
46	3	14	10	17	TECHNOLOGIE	GEHIRNWÄSCHE	PHYSIK	0		804770000000019	10392
46	3	14	11	37	PARLAMENT	KANZLER	BÜRGER	0		293570000000019	5776
46	3	14	12	15	LAMM	MITTAGESSEN		0		-1	-1
46	3	14	13	31	TOD	NOTWEHR	SELBSTMORD	0		438339999999991	9779
46	3	14	14	1	GEMEINSCHAFT	ZUSAMMENARBEIT	BÜRGER	0		385989999999991	12452
46	3	14	15	14	WANGE	CHRIST	CHRIST	1		205589999999991	3792
46	3	14	16	13	URLAUB	AUSFALL	TOURISMUS	0		820770000000019	12872
46	3	14	17	9	INTENSIVSTATION	KRANKENHAUS	KRANKENHAUS	1		163989999999991	5048
46	3	14	18	4	INFLATION	ENTWERTUNG	WERTVERLUST	0		338389999999991	6296
46	3	14	19	16	FREUNDSCHAFT	GEFÄHRTE	VERTRAUEN	0		377970000000019	5448
46	3	14	20	28	SCHLÄGER	KRIMINALITÄT	GEWALT	0		170220000000019	3691
46	3	14	21	2	SOLO	MUSIKINSTRUMENT	MUSIKINSTRUMENT	1		233989999999991	6939
46	3	14	22	25	FRIEDEN	ALLIANZ	KRIEG	0		183979999999981	9320
46	3	14	23	7	VORBEREITUNG	VERÖFFENTLICHUNG		0		-1	-1
46	3	14	24	20	ERKLÄRUNG	WISSENSCHAFT		0		-1	-1
46	3	14	25	26	RASSE	NATIONALIST	NATIONALIST	1		210279999999981	4856
46	3	14	26	40	LEBER	ORGAN	ORGAN	1		418389999999991	5416
46	3	14	27	5	GANG	TOR	TOR	1		258389999999991	3299
46	3	14	28	6	LIMIT	MAXIMUM	MAXIMUM	1		243579999999981	6548
46	3	14	29	35	LIST	NAZI	NAZI	1		147758999999999	15792
46	3	14	30	30	DIAKONIE	VERSORGUNG	HILFE	0		658389999999991	7816
46	3	14	31	12	UNHEIL	ALPTRAUM	GRAUEN	0		676779999999981	8736
46	3	14	32	22	AUTOR	ERFINDUNG	STIFT	0		783989999999991	11952
46	3	14	33	38	ZELT	ZIRKUS	STANGE	0		222739999999991	8808
46	3	14	34	3	IDIOT	UNSINN	UNSINN	1		334229999999981	8504
46	3	14	35	34	NACHBARSCHAFT	HECKE	ZAUN	0		338379999999981	4473
46	3	14	36	18	KONFRONTATION	RACHE	ENTSPANNUNG	0		265389999999991	5542
46	3	14	37	8	EXPERIMENT	UNTERSUCHUNG	CHEMIE	0		624689999999991	8495
46	3	14	38	27	HINDERUNG	SIEGEL		0		-1	-1
46	3	14	39	29	FAUST	GEWALT	GEWALT	1		386379999999981	5472
46	3	14	40	23	FLÜCHTLING	ASYL	ASYL	1		160789999999991	2627
46	4	15	1	32	FORMEL	BERECHNUNG	ZAHL	0		212289999999991	3146
46	4	15	2	7	DONNER	BLITZ	BLITZ	1		179210000000009	3160
46	4	15	3	25	DRECK	VERUNREINIGUNG	SCHMUTZ	0		1721	4880
46	4	15	4	27	KUNST	ARTIST	MODE	0		105108999999999	15223
46	4	15	5	19	ARBEITER	EINKOMMEN		0		-1	-1
46	4	15	6	33	TAGEBUCH	BIOGRAPHIE	BIOGRAPHIE	1		196710000000009	6751
46	4	15	7	14	REGIME	ZERSCHLAGUNG	OPPOSITION	0		12421	15864
46	4	15	8	9	SUBKULTUR	UNTERGRUND		0		-1	-1
46	4	15	9	37	BEFRAGUNG	MEHRHEIT	TEST	0		215160000000009	3387
46	4	15	10	16	SONNE	GRAD	REGEN	0		856320000000019	10388
46	4	15	11	31	ERMITTLUNG	SCHULD	DETEKTIV	0		340710000000009	5231
46	4	15	12	17	KOOPERATION	MITHILFE	ZUSAMMENSPIEL	0		107998999999999	13832
46	4	15	13	36	INFORMATIK	PROGRAMMIERUNG		0		-1	-1
46	4	15	14	23	OPPOSITION	VERWEIGERUNG	WIDERSTAND	0		257610000000009	4376
46	4	15	15	12	TECHNIKER	INGENIEUR	PHYSIK	0		305510000000009	7503
46	4	15	16	13	WANDEL	ZWISCHENZEIT		0		-1	-1
46	4	15	17	40	BEARBEITUNG	HONORAR	BEHÖRDE	0		115461000000001	12949
46	4	15	18	39	DESSERT	HONIG	NACHTISCH	0		361989999999991	5724
46	4	15	19	22	STROH	WALDBRAND	HEU	0		314539999999991	3928
46	4	15	20	18	ERNÄHRUNG	EIWEIß		0		599089999999991	11746
46	4	15	21	28	BILD	FOTO	FOTO	1		144129999999981	2509
46	4	15	22	2	UNTERSCHRIFT	FORMULAR	ALGEBRA	0		3992.5	13846
46	4	15	23	8	GELIEBTE	GEHEIMNIS		0		-1	-1
46	4	15	24	24	AKTEUR	DRAMATIK	KÜNSTLER	0		387989999999991	5592
46	4	15	25	10	ZOO	BÄR	BÄR	1		143989999999991	2432
46	4	15	26	4	BRILLE	KRAWATTE	GLAS	0		646289999999991	7202
46	4	15	27	35	GOTT	VEREHRUNG	RELIGION	0		670960000000009	8428
46	4	15	28	1	PYRAMIDE	ARCHITEKTUR	DREIECK	0		494289999999991	6479
46	4	15	29	6	MANDANT	RECHT	ANWALT	0		234310000000009	3551
46	4	15	30	15	TRITT	SOHLE		0		-1	-1
46	4	15	31	5	STÜTZE	BEGLEITER		0		-1	-1
46	4	15	32	38	GEGNER	WAFFENSTILLSTAND	FEIND	0		186189999999991	2950
46	4	15	33	26	POLIZEI	EINSATZ	HANDSCHELLEN	0		776089999999991	9640
46	4	15	34	3	VORSTAND	LEITER	LEITER	1		194989999999991	3062
46	4	15	35	11	SCHÄTZUNG	SPEKULATION	SPEKULATION	1		277589999999991	5168
46	4	15	36	30	ERDBALL	WELTKARTE	WELTKARTE	1		193510000000009	12119
46	4	15	37	20	REGENBOGEN	FARBE	FARBEN	1		352679999999981	4687
46	4	15	38	29	INTERVENTION	STREIT	REGIERUNG	0		281160000000009	4351
46	4	15	39	34	PATRIOTISMUS	EXTREMISMUS	EXTREMIST	0		432989999999991	11748
46	4	15	40	21	AUSEINANDERSETZUNG	ÜBERLEGUNG	STREIT	0		101058999999999	11146
46	5	16	1	17	JUSTIZ	GLAUBWÜRDIGKEIT	VOLLZUG	0		2895	5788
46	5	16	2	1	BEHÖRDE	KÜNDIGUNG	BESCHEINIGUNG	0		397120000000019	7051
46	5	16	3	35	FREUDE	LUST	LUST	1		4447	5463
46	5	16	4	20	ANLAGE	RENDITE	TALENT	0		220729999999981	4664
46	5	16	5	28	BOOT	MATROSE	HOLZ	0		511679999999981	6871
46	5	16	6	15	VISUM	TOURISMUS	URLAUB	0		423120000000019	10223
46	5	16	7	29	GERICHT	VERHANDLUNG	URTEIL	0		575120000000019	7103
46	5	16	8	9	SCHNITT	FILM	SCHERE	0		165520000000019	2839
46	5	16	9	21	RANG	HIERARCHIE		0		-1	-1
46	5	16	10	31	EXEKUTION	ERSCHIEßUNG	ERSCHIESSUNG	1		233620000000019	4792
46	5	16	11	8	BEFUGNIS	ERMÄCHTIGUNG	ERLAUBNIS	0		191920000000019	3767
46	5	16	12	24	MODE	HOSE	KUNST	0		731120000000019	8383
46	5	16	13	32	BAUER	FARM	FARM	1		328720000000019	4231
46	5	16	14	18	ASSISTENT	PROFESSION		0		-1	-1
46	5	16	15	37	MÖRDER	SÜNDE	TOTSCHLAG	0		766720000000019	9733
46	5	16	16	34	STUDENT	KLAUSUR	PROFESSOR	0		496709999999963	11767
46	5	16	17	7	KOMMENTAR	PRESSE	PRESSE	1		695920000000019	11218
46	5	16	18	5	NATION	EINIGKEIT	LAND	0		636409999999963	10228
46	5	16	19	11	PHASE	STADIUM	SCHLAF	0		496709999999963	6055
46	5	16	20	10	FLÄCHE	ZENTRUM	KREIS	0		494870000000019	5871
46	5	16	21	39	FLIRT	ROMANTIK	ROMANTIK	1		222320000000019	6112
46	5	16	22	2	GEFAHR	HAI	TIGER	0		674220000000019	9159
46	5	16	23	19	AFFÄRE	PARTNERSCHAFT	BEZIEHUNG	0		471020000000019	7102
46	5	16	24	33	VERGÜTUNG	GELD	GELD	1		215120000000019	2791
46	5	16	25	6	BEVÖLKERUNG	MASSE	BÜRGER	0		475909999999963	7383
46	5	16	26	12	KAPITALISMUS	KOMMUNISMUS	KOMMUNISMUS	1		137520000000019	3580
46	5	16	27	26	PUBLIKUM	ZUSCHAUER	REDNER	0		510609999999963	15026
46	5	16	28	25	CHARAKTER	OFFENHEIT	PERSÖNLICHKEIT	0		510670000000019	7455
46	5	16	29	27	ROUTE	HEIMWEG	REISE	0		519109999999963	16103
46	5	16	30	22	DIREKTION	BESCHLUSS	EMPFANG	0		471120000000019	6887
46	5	16	31	30	AUSKUNFT	PROPAGANDA	INFORMATION	0		811920000000019	11206
46	5	16	32	36	BOMBE	TERRORIST	TERRORIST	1		128809999999963	2976
46	5	16	33	13	JOURNALIST	PRESSEFREIHEIT	ZEITUNG	0		402020000000019	5019
46	5	16	34	16	BIRKE	LAUB	BAUM	0		725040000000037	7999
46	5	16	35	38	PRIESTER	KATHEDRALE	GEBET	0		401409999999963	4709
46	5	16	36	3	SEE	WASSER	WASSER	1		359420000000019	4922
46	5	16	37	23	BOSS	HEMD	HEMD	1		2406.5	3311
46	5	16	38	14	KOCH	OFEN	LÖFFEL	0		589529999999981	7263
46	5	16	39	40	VIRUS	ERREGER	INFEKTION	0		584709999999963	7820
46	5	16	40	4	UNRECHT	BENACHTEILIGUNG	SÜNDE	0		865820000000019	9514
46	6	1	1	35	FIGUR	BRETT	KÖRPER	0		544120000000019	13177
46	6	1	2	29	MANGEL	VERZICHT	SELBSTBEWUSSTSEIN	0		132720000000019	7271
46	6	1	3	13	KUGEL	QUADRAT	ZYLINDER	0		715120000000019	11311
46	6	1	4	14	STERN	WEIHNACHTEN	NACHT	0		121034000000004	12879
46	6	1	5	38	FÄHIGKEIT	VERANLAGUNG	KÖNNEN	0		359940000000037	5183
46	6	1	6	22	LÖSUNG	PROBLEM	PROBLEM	1		161540000000037	2992
46	6	1	7	8	BARGELD	WERT	BETRAG	0		259509999999963	4943
46	6	1	8	39	SCHAMGEFÜHL	KÖRPER	KÖRPER	1		567290000000037	8079
46	6	1	9	28	URHEBER	KAUSALITÄT	GRÜNDER	0		384409999999963	5175
46	6	1	10	9	FORM	KREIS	KREIS	1		483140000000037	8143
46	6	1	11	40	PUPPE	KIND	KIND	1		151120000000019	2511
46	6	1	12	15	BECHER	KAFFEE	HENKEL	0		159034000000004	17799
46	6	1	13	4	STURM	WINDHAUCH	WIRBEL	0		298340000000037	5327
46	6	1	14	5	BERUF	ANERKENNUNG	ARBEIT	0		447120000000019	5303
46	6	1	15	34	EMPFEHLUNG	RAT		0		-1	-1
46	6	1	16	20	INFORMATION	INHALT	ZENTRUM	0		698340000000037	8122
46	6	1	17	16	VOGEL	KATZE	KATZE	1		5844.5	14581
46	6	1	18	2	MASCHINE	APPARAT	AUTO	0		175120000000019	6638
46	6	1	19	37	ANEKDOTE	WITZ	WITZ	1		184140000000037	2761
46	6	1	20	6	CHAOS	STRUKTUR	ORDNUNG	0		1599.5	3278
46	6	1	21	31	NÄSSE	GEWITTER	KÄLTE	0		179320000000019	3830
46	6	1	22	7	ZEITUNG	DRUCK	BRIEF	0		662720000000019	7619
46	6	1	23	19	ERDE	STEIN	WELTALL	0		548740000000037	6959
46	6	1	24	36	RÜCKSCHRITT	VERGANGENHEIT		0		-1	-1
46	6	1	25	32	EINGEBUNG	IDEE	IDEE	1		160320000000019	2267
46	6	1	26	12	NUTZEN	KOSTEN	VORTEIL	0		179279999999981	3143
46	6	1	27	21	DEMOKRATIE	SYSTEM	SYSTEM	1		212820000000019	5967
46	6	1	28	33	RÜSTUNG	ANGRIFF		0		-1	-1
46	6	1	29	23	SÄNGER	KÜNSTLER	KÜNSTLER	1		227120000000019	3978
46	6	1	30	24	BEDÜRFNIS	WERBUNG		0		-1	-1
46	6	1	31	17	STAUB	SAUBERKEIT	SCHMUTZ	0		153520000000019	3031
46	6	1	32	26	SKLAVE	KÖNIG	KÖNIG	1		170340000000037	3072
46	6	1	33	1	PELZ	FUCHS	FUCHS	1		7535	8479
46	6	1	34	18	TRINKSPRUCH	SPRICHWORT	WIRT	0		217520000000019	2912
46	6	1	35	10	ABSPRACHE	VERTRAG	VERTRAG	1		3122.5	4470
46	6	1	36	3	STILLE	EINSAMKEIT	RUHE	0		217540000000037	3103
46	6	1	37	27	GRUNDRECHT	VERFASSUNG	MENSCHENRECHT	0		451940000000037	6374
46	6	1	38	11	GEHIRN	BEWUSSTSEIN		0		316040000000037	8352
46	6	1	39	30	BEGRIFF	BEDEUTUNG	BEDEUTUNG	1		160720000000019	3616
46	6	1	40	25	SPASS	FEIER	FREUDE	0		2016-05-22	17118
46	7	2	1	20	BEGRÜSSUNG	FREUNDLICHKEIT	EMPFANG	0		281140000000037	4891
46	7	2	2	14	HAUT	BLUT	BLUT	1		478340000000037	5823
46	7	2	3	22	MACHT	HERRSCHER		0		-1	-1
46	7	2	4	25	DISZIPLIN	GEHORSAM	ORDNUNG	0		2061.5	5205
46	7	2	5	8	BERG	HÜTTE	AUSSICHT	0		179479999999981	3199
46	7	2	6	9	GESPENST	ERSCHEINUNG	GEIST	0		231370000000019	4663
46	7	2	7	33	ERLÖSUNG	HIMMELREICH	VERGEBUNG	0		241340000000037	6767
46	7	2	8	30	SPRACHE	AKUSTIK	ALGEBRA	0		295940000000037	7743
46	7	2	9	27	SCHICKSAL	IRONIE	ZUFALL	0		233770000000019	4471
46	7	2	10	37	DÄMMERUNG	MORGENGRAUEN	MORGENGRAUEN	1		511140000000037	8495
46	7	2	11	29	TAL	WIESE	WIESE	1		571070000000019	6511
46	7	2	12	39	FASS	KELLER	HOLZ	0		2655.5	4027
46	7	2	13	6	ZUWACHS	FORTSCHRITT	ANSTIEG	0		3075.5	4429
46	7	2	14	10	ILLUSION	WAHRNEHMUNG	VORSTELLUNG	0		155609999999963	7719
46	7	2	15	15	SEEGANG	DAMPFER	WELLEN	0		538809999999963	6525
46	7	2	16	5	FREUND	VERTRAUEN	FEIND	0		7526	8383
46	7	2	17	28	UHR	KIRCHE	ZEIGER	0		286079999999981	3879
46	7	2	18	31	HÄRTE	KRAFT	STAHL	0		248740000000037	7575
46	7	2	19	21	ANSTAND	SITTE	DISZIPLIN	0		715140000000037	15623
46	7	2	20	36	AUSWERTUNG	ERGEBNIS	ERGEBNIS	1		196129999999981	3431
46	7	2	21	34	PRÜFUNG	MISSERFOLG	STUDENT	0		724040000000037	8783
46	7	2	22	11	EHE	VERLOBUNG	VERLOBUNG	1		208459999999963	3815
46	7	2	23	40	POSTKUTSCHE	PFERD	RAD	0		887959999999963	9511
46	7	2	24	4	KRITIK	ZWEIFEL		0		-1	-1
46	7	2	25	3	VERLUST	ABNAHME		0		-1	-1
46	7	2	26	38	NEFFE	GROSSMUTTER	OMA	0		188959999999963	2721
46	7	2	27	7	GRAS	VIEH		0		-1	-1
46	7	2	28	1	BLICK	PERSPEKTIVE	PERSPEKTIVE	1		759940000000037	9943
46	7	2	29	17	VERSCHLEIERUNG	KOPFTUCH	KOPFTUCH	1		324509999999963	5573
46	7	2	30	35	ANFORDERUNG	SCHWIERIGKEIT	ANSPRUCH	0		244570000000019	4419
46	7	2	31	23	BUNGALOW	SIEDLUNG	HÜTTE	0		480540000000037	7221
46	7	2	32	24	GNADE	BARMHERZIGKEIT	VERGEBUNG	0		304490000000037	9959
46	7	2	33	13	TIER	FROSCH	FROSCH	1		2460	3743
46	7	2	34	18	SCHMETTERLING	BLÜTE	FLÜGEL	0		253559999999963	4003
46	7	2	35	26	FRAGE	EINWAND	ANTWORT	0		129959999999963	3307
46	7	2	36	12	KOMÖDIE	DRAMA	DRAMA	1		480759999999963	8695
46	7	2	37	2	MALER	PIANIST	FARBE	0		477559999999963	5839
46	7	2	38	32	TRAUM	WIRKLICHKEIT	WIRKLICHKEIT	1		682340000000037	11887
46	7	2	39	16	KRITERIUM	AUSWAHL	ASPEKT	0		283959999999963	4023
46	7	2	40	19	GEISEL	GEFANGENER		0		-1	-1
46	8	3	1	29	PUDDING	SÜSSIGKEITEN	SÜSSIGKEIT	1		3782.5	6891
46	8	3	2	9	ANSICHT	MEINUNG	PERSPEKTIVE	0		558369999999925	8499
46	8	3	3	31	VERGLEICH	GLEICHNIS	GEGENÜBERSTELLUNG	0		731469999999925	14251
46	8	3	4	7	NORM	MORAL	REGEL	0		4159.5	5487
46	8	3	5	37	WOLLE	KLEIDUNG	NADEL	0		355169999999925	6183
46	8	3	6	11	APFEL	PFIRSICH		0		-1	-1
46	8	3	7	27	ALKOHOL	OPIUM	RAUSCH	0		608159999999963	7529
46	8	3	8	17	GEIST	FLASCHE	GESPENST	0		389940000000037	5919
46	8	3	9	13	HELDENMUT	TAPFERKEIT		0		9013.5	10885
46	8	3	10	5	INDUSTRIE	BRANCHE	FIRMA	0		100594000000004	11103
46	8	3	11	16	GEBÄUDE	HOTEL		0		-1	-1
46	8	3	12	38	DEFINITION	KONZEPT		0		-1	-1
46	8	3	13	40	PLAN	GROSSSTADT	ZIEL	0		229569999999925	3119
46	8	3	14	26	BEWEIS	TATSACHE		0		-1	-1
46	8	3	15	30	TAT	ABSICHT		0		-1	-1
46	8	3	16	28	SEGEN	SCHÖPFER		0		-1	-1
46	8	3	17	35	PROFIL	Querschnitt	GESICHT	0		234369999999925	7695
46	8	3	18	25	ZWIELICHT	UNTERWELT	MORGENGRAUEN	0		738369999999925	9615
46	8	3	19	8	MEINEID	EHRENHAFTIGKEIT		0		-1	-1
46	8	3	20	6	BESITZ	ANTEIL		0		-1	-1
46	8	3	21	24	RICHTER	GERECHTIGKEIT	URTEIL	0		470369999999925	6079
46	8	3	22	19	GESUNDHEIT	IMPFUNG	VERSICHERUNG	0		572769999999925	9609
46	8	3	23	20	LARVE	RAUPE	RAUPE	1		144069999999925	2837
46	8	3	24	36	JUNGE	MÄDCHEN	MÄDCHEN	1		1471.5	6775
46	8	3	25	32	CHANCE	BEGEGNUNG	GELEGENHEIT	0		735859999999963	10623
46	8	3	26	4	STUHL	SESSEL	TISCH	0		166159999999963	2661
46	8	3	27	2	VULKAN	EXPLOSION	EXPLOSION	1		1840.5	5109
46	8	3	28	34	ERDGESCHOSS	DACHBODEN	GEBÄUDE	0		726769999999925	9083
46	8	3	29	14	FORDERUNG	GEHALT		0		-1	-1
46	8	3	30	15	PAPIER	BRIEF	STIFT	0		1421	3199
46	8	3	31	21	STOLZ	RUHM	EHRE	0		264369999999925	3335
46	8	3	32	3	TÄUSCHUNG	ECHTHEIT		0		-1	-1
46	8	3	33	33	AUTO	PRESTIGE	LENKRAD	0		372769999999925	5009
46	8	3	34	12	DAMPF	LOKOMOTIVE		0		-1	-1
46	8	3	35	1	GIFT	MORD	LABOR	0		4357.5	5373
46	8	3	36	39	GESCHREI	PANIK		0		-1	-1
46	8	3	37	18	GEDÄCHTNIS	ELEFANT		0		-1	-1
46	8	3	38	23	ARMUT	ELEND	BETTLER	0		226840000000037	9639
46	8	3	39	10	LEIDENSCHAFT	KUSS	KUSS	1		1919.5	4527
46	8	3	40	22	ZEIT	URSPRUNG	UHR	0		524759999999963	5935
								79
