## Supplementary material for "Vast amounts of encoded items nullify but do not reverse the effect of sleep on declarative memory": Dataset: PAL_46_2_2.xlsx

### Sheet: Tabelle1
VP_Nr	Block	VersioN	counter	pair_code	cue	correct_answer	answer		accuracy	reactiontime1	reactiontime2
46	1	4	1	1	GRUPPE	VERSAMMLUNG	GEMEINSCHAFT	0		2242	5918
46	1	4	2	25	BETTLER	UNGLÜCK		0		-1	-1
46	1	4	3	27	VERRAT	TREUE	SÜNDE	0		3271.3	4455
46	1	4	4	36	POLIZIST	WACHE		0		-1	-1
46	1	4	5	5	MÖNCH	NONNE	NONNE	1		210310000000001	8943
46	1	4	6	10	ZIEL	RICHTUNG	PLAN	0		6439.3	12975
46	1	4	7	17	KLIPPE	ABGRUND	ABGRUND	1		1679.2	3359
46	1	4	8	6	STIRN	KINN	GESICHT	0		6120.2	7599
46	1	4	9	3	SALAT	GARTEN		0		-1	-1
46	1	4	10	38	SAUERSTOFF	LUFT	LUFT	1		643710000000001	8740
46	1	4	11	2	SCHÜLER	DOZENT	LEHRER	0		5999.7	19496
46	1	4	12	14	ERGÄNZUNG	ZUSATZ	ZUSATZ	1		4255	5584
46	1	4	13	8	GLÜCK	ZUFALL	ZUFALL	1		253520000000001	9495
46	1	4	14	35	FAHNE	EROBERUNG	SYMBOL	0		18727.3	20004
46	1	4	15	32	DIENER	HALTUNG		0		-1	-1
46	1	4	16	26	DICKICHT	WALD	WALD	1		421039999999999	5069
46	1	4	17	22	ZIMMER	ECKE	STUHL	0		420620000000001	5630
46	1	4	18	29	ANFÜHRER	CHEF		0		387920000000001	5871
46	1	4	19	23	GEDICHT	LIEBE		0		-1	-1
46	1	4	20	40	GENUSS	ZIGARRE		0		-1	-1
46	1	4	21	34	SCHLEMMER	LECKERBISSEN	NACHTISCH	0		354629999999999	6906
46	1	4	22	24	LABYRINTH	SUCHE	ZIEL	0		548720000000001	9063
46	1	4	23	11	AUFGABE	ERLEDIGUNG	VORBEREITUNG	0		826320000000001	10135
46	1	4	24	31	MERKMAL	DETAIL	DETAIL	1		304720000000001	5463
46	1	4	25	20	ANDEUTUNG	VERDACHT	HINWEIS	0		783920000000001	9823
46	1	4	26	30	MUSIKER	AKKORDEON	KÜNSTLER	0		290490000000002	5751
46	1	4	27	7	HIMMEL	FIRMAMENT	HÖLLE	0		324729999999999	4552
46	1	4	28	12	THEORIE	AUSNAHME		0		-1	-1
46	1	4	29	13	NAGEL	METALL	METALL	1		300729999999999	6015
46	1	4	30	19	BETRAG	WECHSEL	SUMME	0		304459999999998	4519
46	1	4	31	16	ERFORSCHUNG	PATENT	WISSENSCHAFT	0		326320000000001	5935
46	1	4	32	28	GÖTTIN	GEBET	HULDIGUNG	0		430740000000002	6463
46	1	4	33	9	LAUNE	HUMOR		0		-1	-1
46	1	4	34	21	DIAMANT	GOLD	GOLD	1		444420000000001	5316
46	1	4	35	37	ANGST	SCHLANGE	FURCHT	0		10583.2	12095
46	1	4	36	4	ANGEBOT	MARKT	MARKT	1		627929999999999	7911
46	1	4	37	39	GESCHICHTE	ENTWICKLUNG		0		837529999999999	9967
46	1	4	38	15	MOOR	SUMPF	SUMPF	1		307129999999999	5136
46	1	4	39	33	BEGABUNG	VERERBUNG	TALENT	0		345320000000001	13702
46	1	4	40	18	BESESSENHEIT	TEUFEL		0		-1	-1
46	2	5	1	7	AUFSTAND	REBELLION	REBELLION	1		387530000000005	9987
46	2	5	2	26	FAHRRAD	PEDAL	REIFEN	0		616769999999995	9135
46	2	5	3	14	ANGABE	ZEUGE		0		-1	-1
46	2	5	4	34	EREIGNIS	FEST	SITUATION	0		482330000000005	8143
46	2	5	5	8	HEFT	NOTE	PAPIER	0		617530000000005	11647
46	2	5	6	24	INFEKTION	SCHMERZEN	SCHMERZEN	1		167930000000005	4025
46	2	5	7	32	FABRIK	PRODUKTION	PRODUKTION	1		3309.5	6245
46	2	5	8	5	ORCHESTER	KONZERT	MUSIKER	0		335530000000005	7623
46	2	5	9	22	NATUR	PFLANZE		0		-1	-1
46	2	5	10	35	GETREIDE	DINKEL	DINKEL	1		193819999999995	3509
46	2	5	11	23	ZÜGEL	WENDE	WENDE	1		2097.5	3897
46	2	5	12	17	SCHIFF	DOCK	DOCK	1		7055.5	9231
46	2	5	13	9	KAUFHAUS	SCHAUFENSTER	SCHAUFENSTER	1		627130000000005	14231
46	2	5	14	21	BÜNDNIS	PAKT		0		479930000000005	16639
46	2	5	15	10	INSTRUMENT	OBOE		0		-1	-1
46	2	5	16	27	SCHAUSPIEL	BÜHNE	INTENDANT	0		5347	7649
46	2	5	17	19	SCHULE	HOLZ	LEHRER	0		7402.5	8562
46	2	5	18	18	BAHNHOF	KIOSK	ZUG	0		835930000000005	9351
46	2	5	19	12	FLOCKEN	SCHNEE	SCHNEE	1		141530000000005	4519
46	2	5	20	31	AUFTRAG	ARBEIT		0		-1	-1
46	2	5	21	38	FAHRZEUG	KETTE	LENKSTANGE	0		716310000000009	9183
46	2	5	22	2	GELENK	KEULE	KNIE	0		499130000000005	5919
46	2	5	23	13	GESICHT	MASKE		0		-1	-1
46	2	5	24	20	RIESE	SCHRITT	SCHRITT	1		217330000000005	3613
46	2	5	25	4	MAUER	BRÜSTUNG		0		-1	-1
46	2	5	26	16	REISE	KONTINENT	KARTE	0		608730000000005	12735
46	2	5	27	29	PINSEL	LEINWAND	LEINWAND	1		1703.5	3551
46	2	5	28	40	FLOTTE	DECK	MARINE	0		4359.5	7791
46	2	5	29	39	VERLETZUNG	SCHORF		0		-1	-1
46	2	5	30	1	KRUG	BIER		0		-1	-1
46	2	5	31	37	WEBER	KAMM		0		-1	-1
46	2	5	32	33	REPTIL	ECHSE	ECHSE	1		2127.5	5236
46	2	5	33	11	MÖBEL	LEHNE	STUHL	0		221369999999995	5251
46	2	5	34	28	STIFT	KAPPE	PAPIER	0		222330000000005	3215
46	2	5	35	30	HEER	INFANTERIE	INFANTERIE	1		194330000000005	4383
46	2	5	36	6	GLAUBE	BIBEL	BIBEL	1		2839.5	8328
46	2	5	37	15	TROPEN	AMAZONAS	AMAZONAS	1		376730000000005	6511
46	2	5	38	3	BRÜCKE	SAN FRANCISCO	TOR	0		364460000000009	4375
46	2	5	39	36	STRASSE	TEER	RICHTUNG	0		5324	6487
46	2	5	40	25	SPORT	SCHWEISS	SCHWEISS	1		1519.5	3383
46	3	6	1	39	LABOR	PIPETTE	SPRITZE	0		290560000000009	14673
46	3	6	2	13	VERORDNUNG	BESCHEID	BEFEHL	0		4655.5	6129
46	3	6	3	31	ORKAN	WIRBEL	WIRBEL	1		2710	5039
46	3	6	4	23	NÄHEN	KREUZSTICH	KREUZSTICH	1		475760000000009	12613
46	3	6	5	6	DYNAMO	LICHT	LICHT	1		409560000000009	5423
46	3	6	6	3	GEBIRGE	EDELWEISS	AUSSICHT	0		392589999999991	5471
46	3	6	7	35	KÜSTE	DÜNE	DÜNE	1		167960000000009	2455
46	3	6	8	2	WEIN	BLUME	ROSE	0		10511.5	11535
46	3	6	9	10	TANNE	RINDE		0		-1	-1
46	3	6	10	26	KÜCHE	EIMER		0		-1	-1
46	3	6	11	17	REVOLVER	KALIBER	KALIBER	1		4662	6199
46	3	6	12	14	HOCHZEIT	ALTAR	EHE	0		478360000000009	5535
46	3	6	13	34	MUSKEL	SEHNE	SEHNE	1		240989999999991	3719
46	3	6	14	12	ZEUS	HADES	HEDOS	0		923160000000009	10959
46	3	6	15	24	SPIELZEUG	PLASTIK	PLASTIK	1		688270000000019	9399
46	3	6	16	38	FISCH	SCHUPPEN	SCHUPPE	1		646360000000009	8167
46	3	6	17	11	SCHACH	TURM	TURM	1		182360000000009	3167
46	3	6	18	7	TONNE	REGEN	REGEN	1		6583.5	8241
46	3	6	19	33	LADEN	REKLAME	ANGEBOT	0		186970000000019	15645
46	3	6	20	30	BUCH	SCHRIFTSTELLER	SEITE	0		3999.5	6175
46	3	6	21	25	AQUARELL	GALERIE	AUSSTELLUNG	0		7839.5	9967
46	3	6	22	20	RINGE	BAUM		0		-1	-1
46	3	6	23	21	ARZT	PRAXIS	PRAXIS	1		163160000000009	4023
46	3	6	24	9	HERD	FEUER		0		-1	-1
46	3	6	25	4	WINTER	UNFALL		0		-1	-1
46	3	6	26	8	FLUGZEUG	TOMATENSAFT	ABFLUG	0		397220000000019	6107
46	3	6	27	19	THEATER	REIHE	REIHE	1		161160000000009	6110
46	3	6	28	27	MUSEUM	ÄGYPTEN	ÄGYPTEN	1		3212.5	5532
46	3	6	29	36	INSEKT	LIBELLE	LYBELLE	1		3695.5	14607
46	3	6	30	1	UFER	DAMM	FLUSS	0		203960000000009	3575
46	3	6	31	29	GRILLEN	SOMMER	SOMMER	1		792739999999991	9231
46	3	6	32	5	EISENBAHN	SCHIENE	SCHIENE	1		2031.5	6511
46	3	6	33	18	KAMPF	SIEG	SIEG	1		392760000000009	4847
46	3	6	34	40	RADIO	STIMME	SPRECHER	0		213439999999991	7551
46	3	6	35	28	BIBLIOTHEK	SIGNATUR	AUSWEIS	0		3575.5	5399
46	3	6	36	15	GEFÄNGNIS	VERGEHEN	VERBRECHER	0		134236000000001	15199
46	3	6	37	37	STRAUSS	TULPEN	BLUMEN	0		404760000000009	9947
46	3	6	38	22	ENERGIE	ÖL	ÖL	1		3201.5	3913
46	3	6	39	16	NACHT	SCHEINWERFER	BETT	0		5727.5	6839
46	3	6	40	32	SCHMIED	HUFEISEN	HUFEISEN	1		4615.5	10487
46	4	7	1	28	ENTFÜHRUNG	AUSBEUTE	GEISEL	0		460479999999981	7446
46	4	7	2	16	FUSSKNÖCHEL	ARM	VERLETZUNG	0		262160000000009	5773
46	4	7	3	4	WEISE	ART		0		-1	-1
46	4	7	4	9	STEUER	UNTERSCHLAGUNG	ABGABE	0		269079999999981	7267
46	4	7	5	22	SCHLEIM	HAFER		0		-1	-1
46	4	7	6	38	ZAUBERER	ENTHÜLLUNG	TRICK	0		177379999999981	4639
46	4	7	7	34	EMANZIPATION	GLEICHSTELLUNG	GLEICHSTELLUNG	1		331760000000009	7439
46	4	7	8	39	ÄRGER	FEINDSELIGKEIT	WUT	0		231010000000009	3661
46	4	7	9	33	CHARME	HERZ	SYMPATHIE	0		525489999999991	20002
46	4	7	10	23	SCHÄDEL	LEICHE	KNOCHEN	0		296539999999991	6445
46	4	7	11	13	ERFOLG	LEBENSLAUF	GEWINN	0		484560000000009	6677
46	4	7	12	11	ÜBERBLICK	STANDPUNKT		0		-1	-1
46	4	7	13	14	PROFESSOR	HOCHSCHULE	SCHÜLER	0		453960000000009	10083
46	4	7	14	35	HAUSSCHUHE	PFEIFE		0		-1	-1
46	4	7	15	6	HEKTAR	ZAUN	FLÄCHE	0		743160000000009	8831
46	4	7	16	21	KRANKENWAGEN	NOTFALL		0		-1	-1
46	4	7	17	10	EIFERSUCHT	GRUND	NEID	0		646379999999981	7247
46	4	7	18	19	UMWELT	GEFÄHRDUNG		0		-1	-1
46	4	7	19	30	DARBIETUNG	BEOBACHTUNG		0		-1	-1
46	4	7	20	20	TINTE	BLEISTIFT	FEDER	0		522960000000009	6369
46	4	7	21	24	DOKTOR	KLINIK	PATIENT	0		677160000000009	12923
46	4	7	22	31	TODESKAMPF	LEBEN		0		-1	-1
46	4	7	23	2	KAMMER	GEKLAPPER		0		-1	-1
46	4	7	24	32	ZERSTÖRUNG	AUSROTTUNG	BESCHÄDIGUNG	0		411779999999981	6959
46	4	7	25	8	FIEBER	ERSCHÖPFUNG		0		-1	-1
46	4	7	26	12	WHISKY	DUDELSACK	DUDELSACK	1		453979999999981	13891
46	4	7	27	15	SCHLAMM	HÜRDE	PFÜTZE	0		224779999999981	4711
46	4	7	28	26	ANTWORT	BEKENNTNIS	FRAGE	0		241560000000009	3383
46	4	7	29	5	ZITRONE	ERDBEERE		0		-1	-1
46	4	7	30	29	ALGEBRA	FUNKTION		0		-1	-1
46	4	7	31	3	AUSBILDUNG	ZUKUNFT	VORBEREITUNG	0		395160000000009	5871
46	4	7	32	17	VERSCHIEDENHEIT	GEGENTEIL		0		-1	-1
46	4	7	33	1	HERZLICHKEIT	GEHÄSSIGKEIT		0		-1	-1
46	4	7	34	37	MIKROSKOP	BAKTERIEN	LABOR	0		613579999999981	7415
46	4	7	35	18	STANGE	STOSS		0		-1	-1
46	4	7	36	27	LAWINE	FELSBLOCK		0		-1	-1
46	4	7	37	36	VERMITTLUNG	INTERVIEW		0		-1	-1
46	4	7	38	7	BOTSCHAFTER	NATIONALITÄT	NATIONALITÄT	1		539579999999981	15811
46	4	7	39	25	METHODE	VERSUCH	UNTERSUCHUNG	0		269239999999991	9047
46	4	7	40	40	ARGUMENT	ENTSCHEIDUNG		0		-1	-1
46	5	8	1	32	MÜNDIGKEIT	ABHÄNGIGKEIT		0		-1	-1
46	5	8	2	4	TRANSPORT	LAGER		0		-1	-1
46	5	8	3	3	GABEL	SOSSE	SOSSE	1		182290000000037	8003
46	5	8	4	35	LEICHTIGKEIT	SCHWERKRAFT	SCHWERELOSIGKEIT	0		735690000000037	14293
46	5	8	5	18	BLASE	BAUCH	BAUCH	1		5540.5	13947
46	5	8	6	40	GESTALTUNG	LANDSCHAFT		0		-1	-1
46	5	8	7	28	SCHATTEN	EXISTENZ		0		-1	-1
46	5	8	8	6	DICHTER	ZITAT	ZITAT	1		345090000000037	5611
46	5	8	9	2	GELEGENHEIT	LIEBSCHAFT	CHANCE	0		340679999999981	4948
46	5	8	10	34	ENTSPANNUNG	BEDROHUNG		0		-1	-1
46	5	8	11	27	ERFAHRUNG	UNWISSENHEIT	ERLEBNIS	0		217379999999981	4216
46	5	8	12	29	SÄUGLING	WIEGE		0		-1	-1
46	5	8	13	1	WOHNUNG	HEIM		0		-1	-1
46	5	8	14	20	FLEISCH	RAUBTIER		0		-1	-1
46	5	8	15	30	STRAND	VERGNÜGEN		0		-1	-1
46	5	8	16	7	FENSTER	BEWOHNER		0		-1	-1
46	5	8	17	10	IRRTUM	MISSVERSTÄNDNIS		0		-1	-1
46	5	8	18	21	ERMÜDUNG	KREISLAUF		0		-1	-1
46	5	8	19	22	BEGINN	FOLGE	ANFANG	0		2109.5	4760
46	5	8	20	16	PERSON	SCHADEN		0		572779999999981	11817
46	5	8	21	23	ÄRA	ZEITALTER	ZEITALTER	1		165479999999981	5183
46	5	8	22	31	VERWALTUNG	GENEHMIGUNG		0		-1	-1
46	5	8	23	12	ABFALL	SCHMUTZ	DRECK	0		300340000000037	13800
46	5	8	24	17	THEMA	INTERESSE		0		-1	-1
46	5	8	25	39	RÄUBER	DIEBSTAHL	GAUNER	0		543609999999963	6793
46	5	8	26	38	PFEFFER	BUTTER	BUTTER	1		461040000000037	6670
46	5	8	27	8	FAMILIE	MUTTER		0		-1	-1
46	5	8	28	14	LÜGE	WAHRHEIT	TATSACHE	0		473579999999981	10945
46	5	8	29	5	JUNGFRAU	SCHLEIER	UNSCHULD	0		1838	14439
46	5	8	30	11	REIZ	REAKTION	REAKTION	1		1810.5	4446
46	5	8	31	33	GETRÄNK	SCHAUM	COLA	0		101747999999998	18487
46	5	8	32	37	FISCHER	MEER	ANGEL	0		2439	3599
46	5	8	33	13	BÜSTENHALTER	BUSEN	BUSEN	1		177579999999981	2864
46	5	8	34	9	BEMÜHUNGEN	ANSTRENGUNG		0		-1	-1
46	5	8	35	24	SOZIALIST	PAROLE	FASCHIST	0		605479999999981	18224
46	5	8	36	19	LERCHE	FRÖHLICHKEIT	FRÖHLICHKEIT	1		319170000000019	12854
46	5	8	37	26	ADMIRAL	WAFFENRUHE	BEFEHL	0		6888	9064
46	5	8	38	25	STIMMUNG	ATMOSPHÄRE	LICHT	0		4095	4927
46	5	8	39	36	LEERE	DUMPFHEIT	STILLE	0		878379999999981	12403
46	5	8	40	15	PLAKAT	HAMMER		0		4380	7909
46	6	9	1	1	INSTANZ	GESETZGEBUNG	GERICHTSHOF	0		340890000000037	9537
46	6	9	2	34	REGEL	KOMBINATION	AUSNAHME	0		208270000000019	4247
46	6	9	3	31	ANREGUNG	BEISPIEL	INSPIRATION	0		117989000000004	17415
46	6	9	4	2	GEDULD	KONTROLLE		0		-1	-1
46	6	9	5	20	KUMMER	TRAURIGKEIT	SORGE	0		335909999999963	4287
46	6	9	6	17	SONATE	KLAVIER		0		-1	-1
46	6	9	7	16	KRANKHEIT	SYMPTOM		0		554290000000037	8455
46	6	9	8	6	BÜRGSCHAFT	VOLLMACHT	VORMUND	0		821509999999963	14391
46	6	9	9	26	DUFT	GERUCH	GERUCH	1		669220000000019	7999
46	6	9	10	23	TOTSCHLAG	BRUTALITÄT		0		-1	-1
46	6	9	11	25	FINDIGKEIT	EINFALL		0		-1	-1
46	6	9	12	29	RHEUMATISMUS	IMMUNITÄT		0		-1	-1
46	6	9	13	40	GESCHENK	UNDANK		0		-1	-1
46	6	9	14	4	TÜR	SCHRANK		0		-1	-1
46	6	9	15	14	VERANSTALTUNG	ÖFFENTLICHKEIT	FEIER	0		4562	5727
46	6	9	16	24	GANGSTER	VERBRECHEN	GANOVE	0		920690000000037	11431
46	6	9	17	7	SPRÜHREGEN	FLUSS		0		-1	-1
46	6	9	18	18	WELLE	FLUT		0		-1	-1
46	6	9	19	28	GEMÜT	HEITERKEIT	GEFÜHL	0		416709999999963	5727
46	6	9	20	21	ORIENTIERUNG	AUSGANG		0		-1	-1
46	6	9	21	30	ZUGEHÖRIGKEIT	GENERATION	IDENTITÄT	0		657809999999963	8431
46	6	9	22	8	ANHÄNGER	MEISTER		0		-1	-1
46	6	9	23	35	AUFPRALL	FALL		0		-1	-1
46	6	9	24	5	KAMERAD	OPFER		0		-1	-1
46	6	9	25	10	VORTRAG	REDNER	PUBLIKUM	0		274290000000037	8287
46	6	9	26	37	STUDIUM	WIRTSCHAFT	BERUF	0		204890000000037	12575
46	6	9	27	22	TAKT	HARFE	SCHLAG	0		214290000000037	3783
46	6	9	28	13	SARG	GRAB	GRABSTEIN	0		427890000000037	6247
46	6	9	29	33	ÄHNLICHKEIT	WIEDERHOLUNG	ZWILLINGE	0		624709999999963	8308
46	6	9	30	3	GITTER	BESCHRÄNKUNG	GEFÄNGNIS	0		660040000000037	8610
46	6	9	31	15	BÜCHEREI	VERLEIH	BESTELLUNG	0		478120000000019	7959
46	6	9	32	19	VERBRENNUNG	PROZESSION		0		-1	-1
46	6	9	33	39	ABRECHNUNG	BANKIER	RACHE	0		362309999999963	4903
46	6	9	34	27	STRICK	SCHLINGE		0		-1	-1
46	6	9	35	12	HALLE	TURNIER	FUSSBALL	0		445509999999963	6935
46	6	9	36	36	VERZIERUNG	PALAST	SCHMUCK	0		319820000000019	4639
46	6	9	37	38	SEILTÄNZER	SCHWERPUNKT	ZIRKUS	0		253490000000037	3927
46	6	9	38	11	GESCHOSS	PFEIL		0		-1	-1
46	6	9	39	32	GLETSCHER	POL		0		-1	-1
46	6	9	40	9	KOCHTOPF	BÜGELEISEN		0		-1	-1
46	7	10	1	39	ERMORDUNG	GESTÄNDNIS		0		-1	-1
46	7	10	2	31	SAMT	STOFF	SEIDE	0		217409999999963	2953
46	7	10	3	16	STRICH	SKIZZE		0		-1	-1
46	7	10	4	5	ANZUG	BÖRSE		0		-1	-1
46	7	10	5	7	LOYALITÄT	BRUDER		0		-1	-1
46	7	10	6	18	FASCHIST	IDEOLOGIE	IDEOLOGIE	1		544520000000019	8099
46	7	10	7	26	POLITIKER	ZUVERSICHT		0		-1	-1
46	7	10	8	34	VERDROSSENHEIT	RESIGNATION		0		-1	-1
46	7	10	9	38	REDAKTEUR	KORRESPONDENZ	VERLAG	0		233609999999963	8383
46	7	10	10	17	KÄFER	RUINE		0		-1	-1
46	7	10	11	10	MAGEN	RESTAURANT		0		-1	-1
46	7	10	12	4	FAHRT	AUTOBAHN		0		-1	-1
46	7	10	13	30	PASSION	ORGASMUS	ORGASMUS	1		293340000000037	4711
46	7	10	14	25	PARADIES	MENSCH		0		-1	-1
46	7	10	15	13	GENAUIGKEIT	AUFMERKSAMKEIT		0		-1	-1
46	7	10	16	28	ANKÜNDIGUNG	EXAMEN	VORHERSAGE	0		252729999999981	4303
46	7	10	17	33	OPERATION	KOMA	EINGRIFF	0		4757.5	6657
46	7	10	18	8	UMARMUNG	INTEGRATION		0		-1	-1
46	7	10	19	19	DROGE	VERHEIMLICHUNG		0		-1	-1
46	7	10	20	40	PEITSCHE	MISSHANDLUNG	GEWALT	0		551129999999981	10551
46	7	10	21	6	ABSCHLUSS	PROJEKT		0		-1	-1
46	7	10	22	21	ELITE	VERMÖGEN		0		-1	-1
46	7	10	23	22	LIEGE	VERANDA		0		-1	-1
46	7	10	24	35	VERLAUF	ENDUNG		0		-1	-1
46	7	10	25	2	KAMERADSCHAFT	PARTNER	PARTNER	1		755109999999963	9063
46	7	10	26	24	MAKEL	SELBSTBEWUSSTSEIN	SELBSTBEWUSSTSEIN	1		3182.5	8185
46	7	10	27	23	SCHNORCHEL	ATLANTIK		0		-1	-1
46	7	10	28	1	PROGNOSE	GEWISSHEIT	VORHERSAGE	0		203129999999981	3903
46	7	10	29	11	DIREKTOR	GESCHÄFT	BESTIMMUNG	0		930309999999963	12735
46	7	10	30	36	GESCHLECHT	MANN	MANN	1		141029999999981	2415
46	7	10	31	32	SCHIFFBRUCH	UNGLÜCKSFALL	INSEL	0		269509999999963	4351
46	7	10	32	29	ZUSPITZUNG	PUNKT		0		-1	-1
46	7	10	33	15	PATIENT	THERAPIE	DOKTOR	0		411429999999981	6039
46	7	10	34	37	NEUROSE	PSYCHOLOGIE	TICK	0		314309999999963	4063
46	7	10	35	3	LINIE	BUS	BAHN	0		105327000000002	13895
46	7	10	36	12	ZENTIMETER	METER	METER	1		189529999999981	2863
46	7	10	37	27	MONSTER	MUT	GEIST	0		532709999999963	6559
46	7	10	38	20	SPIRALE	FRUCHTBARKEIT	FRUCHTBARKEIT	1		331129999999981	5895
46	7	10	39	9	VOLK	GEMEINDE		0		-1	-1
46	7	10	40	14	ZUSAMMENHANG	VORZEICHEN		0		-1	-1
46	8	11	1	15	ATTRAKTION	WELTWUNDER	FREIZEITPARK	0		379719999999925	6495
46	8	11	2	29	BUDE	KÜHLSCHRANK	KÜCHE	0		962919999999925	14317
46	8	11	3	16	TRAKTOR	LENKSTANGE	LENKSTANGE	1		184619999999925	5015
46	8	11	4	38	WEG	WILLE	RICHTUNG	0		611140000000037	7295
46	8	11	5	28	VERSEUCHUNG	RATTE	RATTE	1		383119999999925	10109
46	8	11	6	33	STURZ	REGIERUNG	REGIERUNG	1		503319999999925	6721
46	8	11	7	18	TREIBSTOFF	KILOMETER	ÖL	0		709540000000037	7615
46	8	11	8	40	WIND	ELEMENT	ELEMENT	1		456380000000075	5729
46	8	11	9	7	BODEN	FUND		0		-1	-1
46	8	11	10	1	SCHALTER	FLUGHAFEN	TICKET	0		721519999999925	9847
46	8	11	11	36	WALZER	GALA	TANZ	0		482319999999925	8169
46	8	11	12	32	KRAMPF	BEIN		0		-1	-1
46	8	11	13	31	KOPPEL	STIER	STIER	1		340719999999925	5255
46	8	11	14	10	ZULASSUNG	NACHWEIS		0		-1	-1
46	8	11	15	24	AUSSCHAU	GIPFEL		0		-1	-1
46	8	11	16	4	MEDAILLE	WETTBEWERB	PEIS	0		459119999999925	5703
46	8	11	17	11	SCHEIDUNG	INSTABILITÄT	EHE	0		141751999999993	15031
46	8	11	18	37	HIRTE	SCHAF	SCHAF	1		250340000000037	6551
46	8	11	19	22	KARTE	HINDERNIS		0		-1	-1
46	8	11	20	2	UNTAUGLICHKEIT	FAHRER		0		-1	-1
46	8	11	21	6	AMATEUR	HOBBY	HOBBY	1		2695.5	4567
46	8	11	22	25	PHILOSOPHIE	SINN	SINN	1		2078.5	3927
46	8	11	23	39	GEWINNUNG	WERBER	PREIS	0		577540000000037	8239
46	8	11	24	21	GANS	ENTE	HUHN	0		617540000000037	10049
46	8	11	25	3	COMPUTER	ZEITVERTREIB	ZEITVERTREIB	1		822119999999925	12485
46	8	11	26	12	ATOM	MOLEKÜL	MOLEKÜL	1		290459999999963	5135
46	8	11	27	5	INSTITUTION	ABTEILUNG	BEHÖRDE	0		567919999999925	7223
46	8	11	28	13	FEHLTRITT	VERANTWORTUNG		0		-1	-1
46	8	11	29	34	SYMBOL	WAPPEN	FLAGGE	0		245540000000037	6247
46	8	11	30	9	WAHL	GREMIUM	PARTIE	0		432730000000075	5703
46	8	11	31	17	HANDSCHRIFT	BUCHSTABE		0		-1	-1
46	8	11	32	14	LEISTUNG	PROVISION		0		-1	-1
46	8	11	33	35	BEHANDLUNG	MANDEL		0		-1	-1
46	8	11	34	26	HAND	GESTE	SCHRIFT	0		506130000000075	6725
46	8	11	35	30	STRATEGIE	NÄHERUNG	METHODE	0		726340000000037	8853
46	8	11	36	8	REKORD	ARBEITSLOSIGKEIT	VERSUCH	0		364140000000037	8449
46	8	11	37	19	BEGNADIGUNG	DROHUNG	ERBARMEN	0		593540000000037	8543
46	8	11	38	23	KATEGORIE	GÜLTIGKEIT	LISTE	0		293540000000037	4145
46	8	11	39	20	VATERUNSER	RELIGION	GEBET	0		297340000000037	5509
46	8	11	40	27	DOLCH	STICH		0		-1	-1
								74
