## Supplementary material for "Vast amounts of encoded items nullify but do not reverse the effect of sleep on declarative memory": Dataset: PAL_46_2_3.xlsx

### Sheet: Tabelle1
VP_Nr	Block	VersioN	counter	pair_code	cue	correct_answer	answer		accuracy	reactiontime1	reactiontime2
46	1	4	1	17	KLIPPE	ABGRUND	ABGRUND	1		1851.6	3400
46	1	4	2	30	MUSIKER	AKKORDEON	KÜNSTLER	0		2570.6	5059
46	1	4	3	29	ANFÜHRER	CHEF		0		-1	-1
46	1	4	4	26	DICKICHT	WALD	GEBÜSCH	0		3310.6	5159
46	1	4	5	19	BETRAG	WECHSEL	SUMME	0		2718.6	4158
46	1	4	6	40	GENUSS	ZIGARRE		0		-1	-1
46	1	4	7	6	STIRN	KINN	GESICHT	0		4215.8	5568
46	1	4	8	18	BESESSENHEIT	TEUFEL	WAHNSINN	0		2100.8	3599
46	1	4	9	33	BEGABUNG	VERERBUNG	TALENT	0		2030.8	7639
46	1	4	10	16	ERFORSCHUNG	PATENT	WISSENSCHAFT	0		6414.8	8902
46	1	4	11	34	SCHLEMMER	LECKERBISSEN		0		-1	-1
46	1	4	12	4	ANGEBOT	MARKT	NACHFRAGE	0		1799.8	6040
46	1	4	13	2	SCHÜLER	DOZENT	LEHRER	0		1350.8	4569
46	1	4	14	9	LAUNE	HUMOR	STIMMUNG	0		2189.5	3924
46	1	4	15	27	VERRAT	TREUE		0		-1	-1
46	1	4	16	25	BETTLER	UNGLÜCK	STRA?E	0		4200.8	5216
46	1	4	17	15	MOOR	SUMPF	SUMPF	1		714789999999999	8567
46	1	4	18	22	ZIMMER	ECKE	FENSTER	0		231960000000001	7274
46	1	4	19	8	GLÜCK	ZUFALL	ZUFALL	1		304460000000001	4492
46	1	4	20	5	MÖNCH	NONNE	KATHEDRALE	0		1183.8	15127
46	1	4	21	39	GESCHICHTE	ENTWICKLUNG	LAND	0		409560000000001	4759
46	1	4	22	28	GÖTTIN	GEBET	GOTT	0		380370000000001	4711
46	1	4	23	11	AUFGABE	ERLEDIGUNG	ARBEIT	0		316760000000001	4231
46	1	4	24	1	GRUPPE	VERSAMMLUNG	GEMEINSCHAFT	0		471010000000001	8814
46	1	4	25	7	HIMMEL	FIRMAMENT	HÖLLE	0		134460000000001	2648
46	1	4	26	21	DIAMANT	GOLD	EDELSTEIN	0		743179999999999	12310
46	1	4	27	36	POLIZIST	WACHE	HANDSCHELLEN	0		617220000000001	8000
46	1	4	28	32	DIENER	HALTUNG		0		-1	-1
46	1	4	29	10	ZIEL	RICHTUNG	PLAN	0		598660000000001	6890
46	1	4	30	37	ANGST	SCHLANGE	ZORN	0		952870000000001	10503
46	1	4	31	13	NAGEL	METALL	METALL	1		563979999999999	6895
46	1	4	32	23	GEDICHT	LIEBE		0		188110000000001	5298
46	1	4	33	3	SALAT	GARTEN		0		-1	-1
46	1	4	34	20	ANDEUTUNG	VERDACHT		0		-1	-1
46	1	4	35	35	FAHNE	EROBERUNG	SYMBOL	0		170189999999999	4024
46	1	4	36	31	MERKMAL	DETAIL		0		-1	-1
46	1	4	37	24	LABYRINTH	SUCHE	ZIEL	0		189279999999999	2740
46	1	4	38	38	SAUERSTOFF	LUFT		0		-1	-1
46	1	4	39	12	THEORIE	AUSNAHME	PRAXIS	0		198129999999999	3527
46	1	4	40	14	ERGÄNZUNG	ZUSATZ		0		-1	-1
46	2	5	1	34	EREIGNIS	FEST	SITUATION	0		311580000000005	7285
46	2	5	2	14	ANGABE	ZEUGE		0		-1	-1
46	2	5	3	40	FLOTTE	DECK	SCHIFF	0		515389999999991	6440
46	2	5	4	11	MÖBEL	LEHNE	STUHL	0		470580000000005	8066
46	2	5	5	13	GESICHT	MASKE	NASE	0		288780000000005	6324
46	2	5	6	5	ORCHESTER	KONZERT	ZUSAMMENSPIEL	0		574239999999991	9651
46	2	5	7	38	FAHRZEUG	KETTE	ZUG	0		956260000000009	10112
46	2	5	8	12	FLOCKEN	SCHNEE	SCHNEE	1		120780000000005	2236
46	2	5	9	17	SCHIFF	DOCK	SEGEL	0		245189999999991	3620
46	2	5	10	32	FABRIK	PRODUKTION	PRODUKTION	1		235289999999991	4840
46	2	5	11	30	HEER	INFANTERIE	INFANTERIE	1		201489999999991	7079
46	2	5	12	2	GELENK	KEULE	SEHNE	0		3719	7839
46	2	5	13	8	HEFT	NOTE	SCHRIFT	0		195980000000005	7696
46	2	5	14	28	STIFT	KAPPE	SCHRIFT	0		278989999999991	4728
46	2	5	15	27	SCHAUSPIEL	BÜHNE	HAUS	0		561589999999991	7344
46	2	5	16	24	INFEKTION	SCHMERZEN	SCHMERZEN	1		236789999999991	4172
46	2	5	17	10	INSTRUMENT	OBOE	MUSIK	0		4076	12795
46	2	5	18	20	RIESE	SCHRITT	SCHRITT	1		120389999999991	2370
46	2	5	19	9	KAUFHAUS	SCHAUFENSTER	SCHAUFENSTER	1		342889999999991	7269
46	2	5	20	19	SCHULE	HOLZ	LEHRER	0		3736	5328
46	2	5	21	15	TROPEN	AMAZONAS	AMAZONAS	1		274380000000005	4736
46	2	5	22	31	AUFTRAG	ARBEIT	MAFIA	0		354380000000005	4776
46	2	5	23	39	VERLETZUNG	SCHORF	SCHORF	1		611080000000005	9049
46	2	5	24	1	KRUG	BIER	HENKEL	0		234080000000005	3599
46	2	5	25	16	REISE	KONTINENT	ROUTE	0		2765	11477
46	2	5	26	25	SPORT	SCHWEISS	SCHWEISS	1		120789999999991	3120
46	2	5	27	33	REPTIL	ECHSE	ECHSE	1		627769999999995	10015
46	2	5	28	35	GETREIDE	DINKEL	DINKEL	1		1608	2936
46	2	5	29	4	MAUER	BRÜSTUNG	WALL	0		442380000000005	5472
46	2	5	30	6	GLAUBE	BIBEL	BIBEL	1		123180000000005	14200
46	2	5	31	29	PINSEL	LEINWAND	LEINWAND	1		1544	2936
46	2	5	32	7	AUFSTAND	REBELLION	REBELLION	1		179980000000005	3816
46	2	5	33	22	NATUR	PFLANZE		0		-1	-1
46	2	5	34	36	STRASSE	TEER		0		-1	-1
46	2	5	35	23	ZÜGEL	WENDE	WENDE	1		141489999999991	2372
46	2	5	36	26	FAHRRAD	PEDAL	LENKER	0		477430000000005	5771
46	2	5	37	21	BÜNDNIS	PAKT	PARTEI	0		2392	5824
46	2	5	38	3	BRÜCKE	SAN FRANCISCO		0		-1	-1
46	2	5	39	37	WEBER	KAMM		0		-1	-1
46	2	5	40	18	BAHNHOF	KIOSK	GLEIS	0		2632	4880
46	3	6	1	40	RADIO	STIMME	SENDER	0		239970000000019	3200
46	3	6	2	21	ARZT	PRAXIS	PRAXIS	1		198970000000019	6656
46	3	6	3	18	KAMPF	SIEG		0		-1	-1
46	3	6	4	14	HOCHZEIT	ALTAR	EHE	0		205279999999981	6391
46	3	6	5	7	TONNE	REGEN	REGEN	1		205510000000009	3143
46	3	6	6	8	FLUGZEUG	TOMATENSAFT	FLÜGEL	0		967910000000009	11202
46	3	6	7	33	LADEN	REKLAME	ANGEBOT	0		198010000000009	3309
46	3	6	8	35	KÜSTE	DÜNE	DÜNE	1		290989999999991	3926
46	3	6	9	31	ORKAN	WIRBEL	WIRBEL	1		151629999999981	2775
46	3	6	10	2	WEIN	BLUME	ALKOHOL	0		335889999999991	4751
46	3	6	11	16	NACHT	SCHEINWERFER	BETT	0		359910000000009	4263
46	3	6	12	9	HERD	FEUER	PLATTE	0		207439999999991	4855
46	3	6	13	38	FISCH	SCHUPPEN	SCHUPPE	1		347889999999991	4663
46	3	6	14	36	INSEKT	LIBELLE	LIBELLE	1		352589999999991	5039
46	3	6	15	37	STRAUSS	TULPEN	BLUMEN	0		362210000000009	4830
46	3	6	16	19	THEATER	REIHE	REIHE	1		136710000000009	2459
46	3	6	17	26	KÜCHE	EIMER	HERD	0		326189999999991	4360
46	3	6	18	23	NÄHEN	KREUZSTICH	KREUZSTICH	1		167020000000019	4468
46	3	6	19	34	MUSKEL	SEHNE	SEHNE	1		177260000000009	4311
46	3	6	20	13	VERORDNUNG	BESCHEID	BEFEHL	0		651089999999991	7735
46	3	6	21	39	LABOR	PIPETTE	VERSUCH	0		147751000000001	15863
46	3	6	22	24	SPIELZEUG	PLASTIK	PLASTIK	1		147089999999991	3239
46	3	6	23	3	GEBIRGE	EDELWEISS	GIPFEL	0		591910000000009	7271
46	3	6	24	15	GEFÄNGNIS	VERGEHEN	GITTER	0		177489999999991	2671
46	3	6	25	1	UFER	DAMM	FLUSS	0		164010000000009	2680
46	3	6	26	28	BIBLIOTHEK	SIGNATUR	BUCHUNG	0		762289999999991	8835
46	3	6	27	10	TANNE	RINDE		0		-1	-1
46	3	6	28	12	ZEUS	HADES	HEDOS	0		2120	4688
46	3	6	29	30	BUCH	SCHRIFTSTELLER	SEITE	0		542010000000009	6175
46	3	6	30	32	SCHMIED	HUFEISEN	HUFEISEN	1		272810000000009	7032
46	3	6	31	17	REVOLVER	KALIBER	KALIBER	1		392689999999991	5375
46	3	6	32	4	WINTER	UNFALL	KÄLTE	0		271889999999991	4023
46	3	6	33	22	ENERGIE	ÖL	ÖL	1		345510000000009	3903
46	3	6	34	25	AQUARELL	GALERIE	FARBE	0		487820000000019	6439
46	3	6	35	20	RINGE	BAUM		0		-1	-1
46	3	6	36	29	GRILLEN	SOMMER	SOMMER	1		345489999999991	4303
46	3	6	37	27	MUSEUM	ÄGYPTEN	ÄGYPTEN	1		1471	3671
46	3	6	38	5	EISENBAHN	SCHIENE	SCHIENE	1		203060000000009	3287
46	3	6	39	11	SCHACH	TURM	TURM	1		1913.5	2815
46	3	6	40	6	DYNAMO	LICHT	LICHT	1		3005	5847
46	4	7	1	14	PROFESSOR	HOCHSCHULE	STUDENT	0		450029999999981	5732
46	4	7	2	12	WHISKY	DUDELSACK	DUDELSACK	1		438310000000009	6248
46	4	7	3	2	KAMMER	GEKLAPPER	SPEISE	0		601170000000019	6939
46	4	7	4	23	SCHÄDEL	LEICHE	KNOCHEN	0		317010000000009	7002
46	4	7	5	26	ANTWORT	BEKENNTNIS	FRAGE	0		135110000000009	2199
46	4	7	6	21	KRANKENWAGEN	NOTFALL	SANITÄTER	0		264689999999991	14607
46	4	7	7	3	AUSBILDUNG	ZUKUNFT	BERUF	0		2809	3719
46	4	7	8	13	ERFOLG	LEBENSLAUF	KARRIERE	0		205510000000009	3338
46	4	7	9	29	ALGEBRA	FUNKTION		0		-1	-1
46	4	7	10	17	VERSCHIEDENHEIT	GEGENTEIL	UNTERSCHIED	0		583929999999981	8023
46	4	7	11	24	DOKTOR	KLINIK	PATIENT	0		274310000000009	5343
46	4	7	12	37	MIKROSKOP	BAKTERIEN	ZELLE	0		240889999999991	4528
46	4	7	13	28	ENTFÜHRUNG	AUSBEUTE		0		-1	-1
46	4	7	14	10	EIFERSUCHT	GRUND	NEID	0		336729999999981	4095
46	4	7	15	22	SCHLEIM	HAFER	SCHNECKE	0		234329999999981	3647
46	4	7	16	7	BOTSCHAFTER	NATIONALITÄT	NATIONNAL	0		267110000000009	20001
46	4	7	17	16	FUSSKNÖCHEL	ARM		0		738999999999069	10069
46	4	7	18	36	VERMITTLUNG	INTERVIEW		0		-1	-1
46	4	7	19	18	STANGE	STOSS		0		-1	-1
46	4	7	20	32	ZERSTÖRUNG	AUSROTTUNG	KATHASTROPHE	0		300220000000019	6439
46	4	7	21	19	UMWELT	GEFÄHRDUNG	VERSCHMUTZUNG	0		492139999999991	7079
46	4	7	22	39	ÄRGER	FEINDSELIGKEIT	WUT	0		137520000000019	2248
46	4	7	23	6	HEKTAR	ZAUN	FLÄCHE	0		544270000000019	6678
46	4	7	24	1	HERZLICHKEIT	GEHÄSSIGKEIT		0		-1	-1
46	4	7	25	11	ÜBERBLICK	STANDPUNKT	GIPFEL	0		311910000000009	5391
46	4	7	26	38	ZAUBERER	ENTHÜLLUNG	TRICK	0		120729999999981	2207
46	4	7	27	30	DARBIETUNG	BEOBACHTUNG	SCHAUSPIEL	0		318979999999981	5117
46	4	7	28	8	FIEBER	ERSCHÖPFUNG	KRANKHEIT	0		102901000000001	11719
46	4	7	29	33	CHARME	HERZ	SYMPHATIE	0		212229999999981	4001
46	4	7	30	35	HAUSSCHUHE	PFEIFE		0		-1	-1
46	4	7	31	40	ARGUMENT	ENTSCHEIDUNG		0		-1	-1
46	4	7	32	9	STEUER	UNTERSCHLAGUNG	GELD	0		416120000000019	5044
46	4	7	33	25	METHODE	VERSUCH	THEORIE	0		683910000000009	8234
46	4	7	34	34	EMANZIPATION	GLEICHSTELLUNG	GLEICHSTELLUNG	1		350010000000009	7460
46	4	7	35	20	TINTE	BLEISTIFT	FÜLLER	0		231910000000009	6743
46	4	7	36	31	TODESKAMPF	LEBEN		0		-1	-1
46	4	7	37	15	SCHLAMM	HÜRDE	DRECK	0		305210000000009	3975
46	4	7	38	5	ZITRONE	ERDBEERE		0		-1	-1
46	4	7	39	27	LAWINE	FELSBLOCK	SCHNEE	0		297029999999981	4700
46	4	7	40	4	WEISE	ART		0		-1	-1
46	5	8	1	7	FENSTER	BEWOHNER	SCHEIBE	0		6056.5	8077
46	5	8	2	9	BEMÜHUNGEN	ANSTRENGUNG		0		-1	-1
46	5	8	3	30	STRAND	VERGNÜGEN	WELLE	0		236740000000037	3906
46	5	8	4	14	LÜGE	WAHRHEIT		0		-1	-1
46	5	8	5	15	PLAKAT	HAMMER	SÄULE	0		248720000000019	3455
46	5	8	6	2	GELEGENHEIT	LIEBSCHAFT	CHANCE	0		518259999999963	6055
46	5	8	7	1	WOHNUNG	HEIM	ZIMMER	0		319729999999981	4455
46	5	8	8	33	GETRÄNK	SCHAUM		0		-1	-1
46	5	8	9	17	THEMA	INTERESSE		0		-1	-1
46	5	8	10	5	JUNGFRAU	SCHLEIER	UNSCHULD	0		277540000000037	4335
46	5	8	11	32	MÜNDIGKEIT	ABHÄNGIGKEIT		0		-1	-1
46	5	8	12	29	SÄUGLING	WIEGE		0		-1	-1
46	5	8	13	23	ÄRA	ZEITALTER	ZEITALTER	1		148290000000037	3191
46	5	8	14	10	IRRTUM	MISSVERSTÄNDNIS	FEHLER	0		1919	2959
46	5	8	15	36	LEERE	DUMPFHEIT	STILLE	0		368920000000019	4900
46	5	8	16	3	GABEL	SOSSE	SOSSE	1		241120000000019	3644
46	5	8	17	19	LERCHE	FRÖHLICHKEIT	FRÖHLICHKEIT	1		172720000000019	4847
46	5	8	18	39	RÄUBER	DIEBSTAHL	GAUNER	0		221929999999981	3223
46	5	8	19	16	PERSON	SCHADEN		0		-1	-1
46	5	8	20	26	ADMIRAL	WAFFENRUHE	ANFÜHRER	0		204990000000037	4076
46	5	8	21	4	TRANSPORT	LAGER	LASTWAGEN	0		489040000000037	7002
46	5	8	22	37	FISCHER	MEER	NETZ	0		200720000000019	2839
46	5	8	23	27	ERFAHRUNG	UNWISSENHEIT		0		-1	-1
46	5	8	24	28	SCHATTEN	EXISTENZ	LICHT	0		205329999999981	2911
46	5	8	25	31	VERWALTUNG	GENEHMIGUNG		0		-1	-1
46	5	8	26	38	PFEFFER	BUTTER	BUTTER	1		244840000000037	3567
46	5	8	27	34	ENTSPANNUNG	BEDROHUNG		0		-1	-1
46	5	8	28	11	REIZ	REAKTION	REAKTION	1		279120000000019	4351
46	5	8	29	8	FAMILIE	MUTTER		0		-1	-1
46	5	8	30	25	STIMMUNG	ATMOSPHÄRE	ATMOSPHÄRE	1		1726.5	5703
46	5	8	31	12	ABFALL	SCHMUTZ	DRECK	0		291140000000037	3951
46	5	8	32	22	BEGINN	FOLGE	ANFANG	0		167929999999981	5135
46	5	8	33	13	BÜSTENHALTER	BUSEN	BUSEN	1		379140000000037	4735
46	5	8	34	18	BLASE	BAUCH	BAUCH	1		246340000000037	3671
46	5	8	35	6	DICHTER	ZITAT	ZITAT	1		579929999999981	7671
46	5	8	36	24	SOZIALIST	PAROLE		0		-1	-1
46	5	8	37	21	ERMÜDUNG	KREISLAUF	ERSCHÖPFUNG	0		665229999999981	9476
46	5	8	38	40	GESTALTUNG	LANDSCHAFT		0		-1	-1
46	5	8	39	20	FLEISCH	RAUBTIER	FISCH	0		290179999999981	3908
46	5	8	40	35	LEICHTIGKEIT	SCHWERKRAFT	MÜHE	0		252740000000037	3335
46	6	9	1	32	GLETSCHER	POL	EIS	0		168390000000037	2468
46	6	9	2	14	VERANSTALTUNG	ÖFFENTLICHKEIT	FEIER	0		335959999999963	4148
46	6	9	3	30	ZUGEHÖRIGKEIT	GENERATION	GRUPPE	0		183959999999963	3186
46	6	9	4	15	BÜCHEREI	VERLEIH	BESTELLUNG	0		407140000000037	6391
46	6	9	5	18	WELLE	FLUT		0		-1	-1
46	6	9	6	6	BÜRGSCHAFT	VOLLMACHT		0		-1	-1
46	6	9	7	21	ORIENTIERUNG	AUSGANG		0		-1	-1
46	6	9	8	29	RHEUMATISMUS	IMMUNITÄT		0		-1	-1
46	6	9	9	37	STUDIUM	WIRTSCHAFT	VERLAUF	0		396959999999963	5108
46	6	9	10	20	KUMMER	TRAURIGKEIT	TRAUER	0		367140000000037	4807
46	6	9	11	26	DUFT	GERUCH	PARFÜM	0		305559999999963	4759
46	6	9	12	35	AUFPRALL	FALL		0		-1	-1
46	6	9	13	39	ABRECHNUNG	BANKIER		0		-1	-1
46	6	9	14	8	ANHÄNGER	MEISTER		0		-1	-1
46	6	9	15	13	SARG	GRAB	BESTATTUNG	0		252229999999981	4015
46	6	9	16	36	VERZIERUNG	PALAST	ORNAMENT	0		199159999999963	3247
46	6	9	17	34	REGEL	KOMBINATION	NORM	0		236740000000037	3335
46	6	9	18	2	GEDULD	KONTROLLE	MUSE	0		347959999999963	4078
46	6	9	19	16	KRANKHEIT	SYMPTOM		0		-1	-1
46	6	9	20	24	GANGSTER	VERBRECHEN	GAUNER	0		258359999999963	3872
46	6	9	21	5	KAMERAD	OPFER	PARTNER	0		410240000000037	5126
46	6	9	22	9	KOCHTOPF	BÜGELEISEN	LÖFFEL	0		215159999999963	3831
46	6	9	23	38	SEILTÄNZER	SCHWERPUNKT	BALANCE	0		229559999999963	3623
46	6	9	24	28	GEMÜT	HEITERKEIT	STIMMUNG	0		186909999999963	3266
46	6	9	25	27	STRICK	SCHLINGE		0		-1	-1
46	6	9	26	23	TOTSCHLAG	BRUTALITÄT		0		-1	-1
46	6	9	27	10	VORTRAG	REDNER	ZUHÖRER	0		435140000000037	6271
46	6	9	28	7	SPRÜHREGEN	FLUSS	NEBEL	0		951959999999963	10703
46	6	9	29	17	SONATE	KLAVIER	TON	0		525559999999963	5914
46	6	9	30	25	FINDIGKEIT	EINFALL		0		-1	-1
46	6	9	31	19	VERBRENNUNG	PROZESSION	HEXE	0		236440000000037	3059
46	6	9	32	12	HALLE	TURNIER	FUSSBALL	0		219240000000037	4464
46	6	9	33	3	GITTER	BESCHRÄNKUNG	METALL	0		312459999999963	4383
46	6	9	34	40	GESCHENK	UNDANK		0		-1	-1
46	6	9	35	1	INSTANZ	GESETZGEBUNG	GERICHT	0		177520000000019	2911
46	6	9	36	4	TÜR	SCHRANK	GRIFF	0		440329999999981	6492
46	6	9	37	31	ANREGUNG	BEISPIEL	MOTIVATION	0		707440000000037	9346
46	6	9	38	22	TAKT	HARFE	STRICH	0		160740000000037	2839
46	6	9	39	11	GESCHOSS	PFEIL	HAUS	0		312759999999963	4272
46	6	9	40	33	ÄHNLICHKEIT	WIEDERHOLUNG	ZWILLING	0		339320000000019	4910
46	7	10	1	31	SAMT	STOFF	SEIDE	0		144029999999981	2839
46	7	10	2	39	ERMORDUNG	GESTÄNDNIS	TOTSCHLAG	0		314770000000019	6109
46	7	10	3	2	KAMERADSCHAFT	PARTNER	ZUSAMMENHALT	0		475770000000019	7409
46	7	10	4	8	UMARMUNG	INTEGRATION		0		-1	-1
46	7	10	5	25	PARADIES	MENSCH	EDEN	0		112877000000002	12271
46	7	10	6	12	ZENTIMETER	METER	METER	1		1455.5	2311
46	7	10	7	16	STRICH	SKIZZE	FADEN	0		358909999999963	4751
46	7	10	8	13	GENAUIGKEIT	AUFMERKSAMKEIT		0		-1	-1
46	7	10	9	29	ZUSPITZUNG	PUNKT	ENSTIEG	0		304770000000019	4231
46	7	10	10	3	LINIE	BUS	BAHN	0		828770000000019	10585
46	7	10	11	35	VERLAUF	ENDUNG		0		-1	-1
46	7	10	12	28	ANKÜNDIGUNG	EXAMEN	ANSAGE	0		238870000000019	3247
46	7	10	13	1	PROGNOSE	GEWISSHEIT	VORHERSAGE	0		116875999999996	14127
46	7	10	14	5	ANZUG	BÖRSE	CHEF	0		518140000000037	5779
46	7	10	15	15	PATIENT	THERAPIE	DOKTOR	0		203570000000019	7403
46	7	10	16	6	ABSCHLUSS	PROJEKT	GALA	0		679959999999963	8647
46	7	10	17	9	VOLK	GEMEINDE	DEMOKRATIE	0		203059999999963	4095
46	7	10	18	22	LIEGE	VERANDA		0		-1	-1
46	7	10	19	27	MONSTER	MUT	GEIST	0		2957.5	4093
46	7	10	20	40	PEITSCHE	MISSHANDLUNG	SCHLAG	0		357570000000019	8144
46	7	10	21	18	FASCHIST	IDEOLOGIE	EXTREMISMUS	0		231129999999981	7903
46	7	10	22	4	FAHRT	AUTOBAHN	ZUG	0		153197000000002	18847
46	7	10	23	14	ZUSAMMENHANG	VORZEICHEN		0		-1	-1
46	7	10	24	37	NEUROSE	PSYCHOLOGIE	TICK	0		196770000000019	2791
46	7	10	25	36	GESCHLECHT	MANN	MANN	1		148770000000019	2375
46	7	10	26	20	SPIRALE	FRUCHTBARKEIT	FRUCHTBARKEIT	1		231170000000019	4559
46	7	10	27	17	KÄFER	RUINE	MIST	0		523170000000019	6223
46	7	10	28	24	MAKEL	SELBSTBEWUSSTSEIN	SCELBSTBEWUSSTSEIN	1		139970000000019	13327
46	7	10	29	19	DROGE	VERHEIMLICHUNG		0		-1	-1
46	7	10	30	38	REDAKTEUR	KORRESPONDENZ	ARTIKEL	0		3596.5	9157
46	7	10	31	23	SCHNORCHEL	ATLANTIK	URLAUB	0		291170000000019	5211
46	7	10	32	30	PASSION	ORGASMUS	ORGASMUS	1		463520000000019	7595
46	7	10	33	10	MAGEN	RESTAURANT	DARM	0		338359999999963	6273
46	7	10	34	32	SCHIFFBRUCH	UNGLÜCKSFALL	RETTUNG	0		100375999999996	12359
46	7	10	35	33	OPERATION	KOMA	CHIRURG	0		446970000000019	7149
46	7	10	36	11	DIREKTOR	GESCHÄFT	ENTSCHEIDUNG	0		669570000000019	9609
46	7	10	37	21	ELITE	VERMÖGEN	UNI	0		210170000000019	2813
46	7	10	38	7	LOYALITÄT	BRUDER		0		-1	-1
46	7	10	39	34	VERDROSSENHEIT	RESIGNATION		0		-1	-1
46	7	10	40	26	POLITIKER	ZUVERSICHT	WAHL	0		247179999999981	6049
46	8	11	1	40	WIND	ELEMENT	ELEMENT	1		4648	6288
46	8	11	2	30	STRATEGIE	NÄHERUNG		0		-1	-1
46	8	11	3	17	HANDSCHRIFT	BUCHSTABE	STIFT	0		444869999999925	8049
46	8	11	4	8	REKORD	ARBEITSLOSIGKEIT	SUMME	0		255180000000075	4183
46	8	11	5	24	AUSSCHAU	GIPFEL		0		-1	-1
46	8	11	6	1	SCHALTER	FLUGHAFEN	LICHT	0		276290000000037	3994
46	8	11	7	39	GEWINNUNG	WERBER		0		-1	-1
46	8	11	8	7	BODEN	FUND		0		-1	-1
46	8	11	9	9	WAHL	GREMIUM		0		-1	-1
46	8	11	10	36	WALZER	GALA	TANZ	0		172469999999925	2959
46	8	11	11	13	FEHLTRITT	VERANTWORTUNG	FEHLER	0		7639	10199
46	8	11	12	15	ATTRAKTION	WELTWUNDER		0		-1	-1
46	8	11	13	12	ATOM	MOLEKÜL	MOLEKÜL	1		189559999999963	3815
46	8	11	14	37	HIRTE	SCHAF	SCHAF	1		207969999999925	7552
46	8	11	15	21	GANS	ENTE	HUHN	0		252769999999925	3832
46	8	11	16	16	TRAKTOR	LENKSTANGE	LENKSTANGE	1		1774	6297
46	8	11	17	22	KARTE	HINDERNIS		0		-1	-1
46	8	11	18	26	HAND	GESTE	FAUST	0		224690000000037	3214
46	8	11	19	23	KATEGORIE	GÜLTIGKEIT	EINORDNUNG	0		3427.5	8245
46	8	11	20	31	KOPPEL	STIER	STIER	1		1626	2610
46	8	11	21	20	VATERUNSER	RELIGION	GEBET	0		197190000000037	4069
46	8	11	22	18	TREIBSTOFF	KILOMETER	ÖL	0		513069999999925	6690
46	8	11	23	2	UNTAUGLICHKEIT	FAHRER		0		-1	-1
46	8	11	24	34	SYMBOL	WAPPEN	FLAGGE	0		148530000000075	2926
46	8	11	25	14	LEISTUNG	PROVISION	ANERKENNUNG	0		492790000000037	6705
46	8	11	26	6	AMATEUR	HOBBY	HOBBY	1		162969999999925	2939
46	8	11	27	33	STURZ	REGIERUNG	VERLETZUNG	0		3941	5650
46	8	11	28	11	SCHEIDUNG	INSTABILITÄT	EHE	0		227169999999925	3459
46	8	11	29	10	ZULASSUNG	NACHWEIS	ANTRAG	0		241169999999925	3929
46	8	11	30	27	DOLCH	STICH	KLINGE	0		561090000000037	6882
46	8	11	31	35	BEHANDLUNG	MANDEL	KRANKHEIT	0		445509999999963	6183
46	8	11	32	4	MEDAILLE	WETTBEWERB	GOLD	0		239190000000037	5920
46	8	11	33	3	COMPUTER	ZEITVERTREIB	ZEITVERTREIB	1		306759999999963	10794
46	8	11	34	38	WEG	WILLE	ROUTE	0		394769999999925	6051
46	8	11	35	19	BEGNADIGUNG	DROHUNG	ERBARMEN	0		234369999999925	7037
46	8	11	36	5	INSTITUTION	ABTEILUNG	LEITER	0		428169999999925	7389
46	8	11	37	29	BUDE	KÜHLSCHRANK	HÜTTE	0		221890000000037	3330
46	8	11	38	25	PHILOSOPHIE	SINN		0		-1	-1
46	8	11	39	28	VERSEUCHUNG	RATTE	RATTE	1		139769999999925	2741
46	8	11	40	32	KRAMPF	BEIN	WADE	0		291169999999925	4096
								61
