## Supplementary material for "Vast amounts of encoded items nullify but do not reverse the effect of sleep on declarative memory": Dataset: PAL_47_1_2.xlsx

### Sheet: Tabelle1
VP_Nr	Block	VersioN	counter	pair_code	cue	correct_answer	answer		accuracy	reactiontime1	reactiontime2
47	1	11	1	38	WEG	WILLE		0		-1	-1
47	1	11	2	13	FEHLTRITT	VERANTWORTUNG		0		-1	-1
47	1	11	3	23	KATEGORIE	GÜLTIGKEIT	INSTITUT	0		7739.6	9612
47	1	11	4	16	TRAKTOR	LENKSTANGE	LENKSTANGE	1		1879.8	4120
47	1	11	5	4	MEDAILLE	WETTBEWERB		0		-1	-1
47	1	11	6	1	SCHALTER	FLUGHAFEN	BANK	0		2835.8	9066
47	1	11	7	12	ATOM	MOLEKÜL	MOLEKÜL	1		4332.7	7562
47	1	11	8	2	UNTAUGLICHKEIT	FAHRER		0		-1	-1
47	1	11	9	27	DOLCH	STICH		0		-1	-1
47	1	11	10	31	KOPPEL	STIER	OCHSE	0		1571.7	2574
47	1	11	11	25	PHILOSOPHIE	SINN	SINN	1		109010000000001	1709
47	1	11	12	29	BUDE	KÜHLSCHRANK		0		-1	-1
47	1	11	13	6	AMATEUR	HOBBY		0		-1	-1
47	1	11	14	24	AUSSCHAU	GIPFEL		0		-1	-1
47	1	11	15	9	WAHL	GREMIUM	SCHEIN	0		622189999999999	7474
47	1	11	16	5	INSTITUTION	ABTEILUNG		0		-1	-1
47	1	11	17	21	GANS	ENTE	ENTE	1		1141.2	1730
47	1	11	18	18	TREIBSTOFF	KILOMETER		0		-1	-1
47	1	11	19	8	REKORD	ARBEITSLOSIGKEIT		0		-1	-1
47	1	11	20	36	WALZER	GALA	GALA	1		391670000000001	4599
47	1	11	21	37	HIRTE	SCHAF	SCHAF	1		126110000000001	2811
47	1	11	22	33	STURZ	REGIERUNG	AUFPRALL	0		2761.5	5804
47	1	11	23	11	SCHEIDUNG	INSTABILITÄT		0		-1	-1
47	1	11	24	19	BEGNADIGUNG	DROHUNG	GNADE	0		478789999999999	6739
47	1	11	25	15	ATTRAKTION	WELTWUNDER	WELTWUNDER	1		349820000000001	5167
47	1	11	26	22	KARTE	HINDERNIS		0		414970000000001	11363
47	1	11	27	3	COMPUTER	ZEITVERTREIB	ZEITVERTREIB	1		2237	5585
47	1	11	28	26	HAND	GESTE	GESTE	1		3080	3979
47	1	11	29	32	KRAMPF	BEIN	BEIN	1		1469.5	2709
47	1	11	30	14	LEISTUNG	PROVISION		0		-1	-1
47	1	11	31	10	ZULASSUNG	NACHWEIS	SCHEIN	0		3286	4113
47	1	11	32	28	VERSEUCHUNG	RATTE	RATTE	1		168789999999999	2549
47	1	11	33	39	GEWINNUNG	WERBER		0		-1	-1
47	1	11	34	20	VATERUNSER	RELIGION		0		-1	-1
47	1	11	35	40	WIND	ELEMENT	ELEMENT	1		149029999999999	9398
47	1	11	36	35	BEHANDLUNG	MANDEL	THERAPIE	0		222820000000001	4637
47	1	11	37	34	SYMBOL	WAPPEN		0		173289999999999	3501
47	1	11	38	7	BODEN	FUND		0		-1	-1
47	1	11	39	30	STRATEGIE	NÄHERUNG		0		-1	-1
47	1	11	40	17	HANDSCHRIFT	BUCHSTABE	BUCHSTABE	1		1958.5	3768
47	2	12	1	9	ADER	GESTEIN	GESTEIN	1		359639999999991	5172
47	2	12	2	35	NOTLAGE	DILEMMA	ZWIESPALT	0		629180000000005	9106
47	2	12	3	11	PROGRAMM	KINO		0		-1	-1
47	2	12	4	30	DORF	ISOLATION	ISOLATION	1		122030000000005	3417
47	2	12	5	4	KLOSTER	EINSCHRÄNKUNG	EINSAMKEIT	0		11291.3	13091
47	2	12	6	34	BLEI	STAHL	STAHL	1		4788	5675
47	2	12	7	14	SCHLAFWANDELN	UNWIRKLICHKEIT	WIRKLICHKEIT	0		654419999999995	9574
47	2	12	8	16	FREUNDIN	ZÄRTLICHKEIT	VERTRAUTHEIT	0		10081.3	13281
47	2	12	9	40	KERZE	DOCHT	DOCHT	1		138310000000009	2339
47	2	12	10	3	BEIFALL	APPLAUS	APPLAUS	1		1314	2810
47	2	12	11	23	JUGEND	SCHWIMMBAD		0		-1	-1
47	2	12	12	21	LIKÖR	SEKT	SCHNAPS	0		419780000000005	6512
47	2	12	13	17	BEGRÜNDER	PRÄSIDENT	PRÄSIDENT	1		4204.5	6904
47	2	12	14	28	UNSTERBLICHKEIT	AUFERSTEHUNG		0		-1	-1
47	2	12	15	6	SCHLACHTUNG	SCHWEIN	SCHWEIN	1		150969999999995	2999
47	2	12	16	22	PARTEI	ABSTIMMUNG		0		-1	-1
47	2	12	17	32	KOORDINATION	HANDHABUNG	PLANUNG	0		111306000000001	13161
47	2	12	18	26	EVOLUTION	ERWEITERUNG	ENTWICKLUNG	0		319319999999995	6098
47	2	12	19	18	PARTY	THEKE		0		-1	-1
47	2	12	20	10	ZAUBERKÜNSTLER	TRICK	TRICK	1		5135.5	6652
47	2	12	21	20	HORN	WARNUNG		0		-1	-1
47	2	12	22	12	HÖLLE	MYTHOS		0		-1	-1
47	2	12	23	1	EMPFINDUNG	GELASSENHEIT	GEFÜHL	0		206760000000009	3801
47	2	12	24	38	ABEND	MORGEN	MORGEN	1		1089.5	2006
47	2	12	25	39	ORDNUNG	ZUCHT	CHAOS	0		127160000000009	2242
47	2	12	26	31	REICH	PROFIT	WOHLHABEND	0		384669999999995	6198
47	2	12	27	2	GENIE	MATHEMATIK	MATHEMATIK	1		383739999999991	5917
47	2	12	28	7	HIRN	STUDIE	STUDIE	1		1570	2369
47	2	12	29	27	BEEINFLUSSUNG	VERMARKTUNG		0		550119999999995	20001
47	2	12	30	25	BESTATTUNG	SELBSTMORD	ZEREMONIE	0		874110000000009	10367
47	2	12	31	33	ERÖFFNUNG	GRÜNDUNG		0		-1	-1
47	2	12	32	36	EINSPARUNG	RECHNUNG	VER	0		19318.7	20007
47	2	12	33	24	ALARM	ÜBUNG	HEKTIK	0		123399999999907	10934
47	2	12	34	37	INVESTITION	KONZERN	GEWINN	0		950589999999991	10893
47	2	12	35	19	BAHNSTEIG	ANPASSUNG	ABSCHIED	0		445269999999995	5850
47	2	12	36	13	STAAT	UNTERSTÜTZUNG	OBERHAUPT	0		805610000000009	16540
47	2	12	37	8	KARTELL	KONSENS		0		-1	-1
47	2	12	38	29	MOTOR	INDUSTRIALISIERUNG	ÖL	0		458960000000009	5559
47	2	12	39	15	VERHAFTUNG	KLINGE	VERGEHEN	0		453319999999995	8477
47	2	12	40	5	BINDUNG	BABY	SÄUGLING	0		3661	5576
47	3	13	1	7	KRANZ	NEST	NEST	1		405060000000009	4907
47	3	13	2	22	WIEDERHERSTELLUNG	VERSCHLECHTERUNG		0		-1	-1
47	3	13	3	26	KUNSTWERK	AUFMACHUNG	AUFFASSUNG	0		5351	18137
47	3	13	4	27	SUBSTANZ	SEELE	KÖRPER	0		103813999999999	13186
47	3	13	5	36	KLEINIGKEIT	WAAGE		0		-1	-1
47	3	13	6	33	SENDER	NOTIZ	NACHRICHT	0		280229999999981	10560
47	3	13	7	29	KONJUNKTUR	DIAGNOSE		0		-1	-1
47	3	13	8	19	INSEL	URLAUBER	TOURIST	0		6235	8060
47	3	13	9	25	GERICHTSHOF	UNWAHRHEIT	PROZESS	0		754579999999981	8939
47	3	13	10	15	VERBRÜDERUNG	ENTSCHULDIGUNG		0		-1	-1
47	3	13	11	16	TRAINING	PULS	SPORT	0		7653	8630
47	3	13	12	37	FLAMME	LEUCHTE		0		-1	-1
47	3	13	13	8	BEWUNDERUNG	SCHÖNHEIT		0		-1	-1
47	3	13	14	23	STREIK	KONFLIKT		0		-1	-1
47	3	13	15	32	KLEIDERSCHRANK	HANDSCHUH	TÜR	0		189170000000019	9140
47	3	13	16	9	STALL	KUH	KUH	1		590070000000019	6553
47	3	13	17	12	TRAINER	STIL		0		11475.5	20005
47	3	13	18	4	SPRECHER	AUFRUF		0		-1	-1
47	3	13	19	35	ZUCKER	SPEISE	SPEISE	1		5472	6589
47	3	13	20	38	SUBMISSION	ERNIEDRIGUNG	UNTERDR	0		10408.5	20001
47	3	13	21	13	ZAHLUNG	QUITTUNG	BANKIER	0		11736	15607
47	3	13	22	18	BEWERTUNG	KELLNERIN	NOTE	0		403939999999991	7039
47	3	13	23	6	BEGEISTERUNG	GEFÜHL	FREUD	0		109376000000001	20001
47	3	13	24	24	ENTSCHLOSSENHEIT	DURCHSETZUNG	SELBSTBEWUSSTSEIN	0		102162999999998	19006
47	3	13	25	40	REGENSCHIRM	BEDARF	BEDARF	1		537870000000019	7903
47	3	13	26	14	MUSIK	OPER	OPER	1		193420000000019	2910
47	3	13	27	20	ZAHL	PHYSIK	FORMEL	0		508460000000009	20004
47	3	13	28	3	OZEAN	KRABBE	KRABBE	1		3545.5	5010
47	3	13	29	30	HASS	GEFECHT	GEFECHT	1		441960000000009	6042
47	3	13	30	10	MILCH	KÄSE		0		-1	-1
47	3	13	31	2	PARK	VEGETATION		0		-1	-1
47	3	13	32	1	WAHNSINN	ANSTALT	ANSTALT	1		481510000000009	7853
47	3	13	33	39	FREILASSUNG	AUFENTHALT	VERABSCHIE	0		140686000000001	20001
47	3	13	34	5	AUFTAKT	SPIEL	BEGINN	0		282339999999991	11892
47	3	13	35	34	FRAU	BLUSE	BEWUNDERUNG	0		119352000000002	15149
47	3	13	36	21	REVOLUTION	WIDERSTAND	REBELLION	0		300270000000019	8139
47	3	13	37	17	WAFFE	KRIEG	VERNICHTUNG	0		418339999999991	9611
47	3	13	38	11	DOKUMENT	BESCHEINIGUNG	SIGNATUR	0		432070000000019	10460
47	3	13	39	31	TEICH	ÜBERSCHWEMMUNG		0		-1	-1
47	3	13	40	28	NACHRICHT	GEBURTSTAG	SENDER	0		596729999999981	8211
47	4	14	1	6	LIMIT	MAXIMUM	MAXIMUM	1		2804.5	9247
47	4	14	2	11	PRÄDIKAT	PRIMA	PRIMA	1		341279999999981	11323
47	4	14	3	9	INTENSIVSTATION	KRANKENHAUS	NOTFALL	0		5188.5	7787
47	4	14	4	12	UNHEIL	ALPTRAUM	ALBTRAUM	1		346070000000019	5938
47	4	14	5	28	SCHLÄGER	KRIMINALITÄT	GEWALT	0		110907999999998	14184
47	4	14	6	39	GESELLSCHAFT	EINHEIT		0		702789999999991	18427
47	4	14	7	22	AUTOR	ERFINDUNG	BUCH	0		673270000000019	7978
47	4	14	8	31	TOD	NOTWEHR		0		-1	-1
47	4	14	9	8	EXPERIMENT	UNTERSUCHUNG	UNTERSUCHUNG	1		269739999999991	4731
47	4	14	10	25	FRIEDEN	ALLIANZ		0		-1	-1
47	4	14	11	4	INFLATION	ENTWERTUNG	ENTWERTUNG	1		521220000000019	7758
47	4	14	12	37	PARLAMENT	KANZLER	ABGEORDNETER	0		649810000000009	11134
47	4	14	13	38	ZELT	ZIRKUS	ZIRKUS	1		501689999999991	6737
47	4	14	14	16	FREUNDSCHAFT	GEFÄHRTE		0		147258999999999	20006
47	4	14	15	27	HINDERUNG	SIEGEL		0		955600000000093	6451
47	4	14	16	2	SOLO	MUSIKINSTRUMENT	INSTRUMENT	0		709629999999981	17165
47	4	14	17	10	SCHMUGGEL	IMPORT	WARE	0		616389999999991	20003
47	4	14	18	20	ERKLÄRUNG	WISSENSCHAFT	KAUSALITÄT	0		534020000000019	19252
47	4	14	19	26	RASSE	NATIONALIST		0		-1	-1
47	4	14	20	36	SÄUFER	WIRT	WIRT	1		254829999999981	3557
47	4	14	21	19	MINIMUM	NOTWENDIGKEIT	LEISTUNG	0		682229999999981	20001
47	4	14	22	13	URLAUB	AUSFALL	INSEL	0		839779999999981	20001
47	4	14	23	29	FAUST	GEWALT	LEBER	0		465339999999991	7979
47	4	14	24	30	DIAKONIE	VERSORGUNG	SCHWESTER	0		578010000000009	14133
47	4	14	25	18	KONFRONTATION	RACHE	STREIT	0		135162999999998	14837
47	4	14	26	35	LIST	NAZI	NAZI	1		2670	4853
47	4	14	27	23	FLÜCHTLING	ASYL	ASYL	1		129920000000019	2776
47	4	14	28	21	UNABHÄNGIGKEIT	SELBSTBESTIMMUNG	SELBSTBESTIMMUNG	1		119716000000001	16874
47	4	14	29	17	TECHNOLOGIE	GEHIRNWÄSCHE	PROGRAMMIERUNG	0		759279999999981	12594
47	4	14	30	33	KNOBLAUCH	VAMPIR	VAMPIR	1		159520000000019	2999
47	4	14	31	3	IDIOT	UNSINN	UNTAUGLICHKEIT	0		3737.5	7679
47	4	14	32	14	WANGE	CHRIST	JESUS	0		2463	3791
47	4	14	33	5	GANG	TOR		0		-1	-1
47	4	14	34	24	VATER	VORBILD		0		336279999999981	19290
47	4	14	35	34	NACHBARSCHAFT	HECKE		0		-1	-1
47	4	14	36	32	SCHLUSSFOLGERUNG	KONSEQUENZ	ERGEBNIS	0		611020000000019	7842
47	4	14	37	15	LAMM	MITTAGESSEN	MAHLZEIT	0		206670000000019	5084
47	4	14	38	40	LEBER	ORGAN	FAUST	0		153410000000009	4669
47	4	14	39	7	VORBEREITUNG	VERÖFFENTLICHUNG	PLANUNG	0		246410000000009	5608
47	4	14	40	1	GEMEINSCHAFT	ZUSAMMENARBEIT		0		-1	-1
47	5	15	1	7	DONNER	BLITZ	BLITZ	1		146609999999963	2126
47	5	15	2	31	ERMITTLUNG	SCHULD		0		-1	-1
47	5	15	3	28	BILD	FOTO	GEMÄLDE	0		3822.5	6953
47	5	15	4	20	REGENBOGEN	FARBE	FARBE	1		3327	4414
47	5	15	5	27	KUNST	ARTIST	MUSEUM	0		325879999999981	4940
47	5	15	6	30	ERDBALL	WELTKARTE	KARTE	0		300640000000037	4160
47	5	15	7	35	GOTT	VEREHRUNG		0		-1	-1
47	5	15	8	2	UNTERSCHRIFT	FORMULAR	DOKUMENT	0		280290000000037	6264
47	5	15	9	3	VORSTAND	LEITER	PARTEI	0		4482	5410
47	5	15	10	36	INFORMATIK	PROGRAMMIERUNG	PROGRAMMIERUNG	1		226909999999963	7347
47	5	15	11	16	SONNE	GRAD		0		-1	-1
47	5	15	12	12	TECHNIKER	INGENIEUR		0		-1	-1
47	5	15	13	4	BRILLE	KRAWATTE	HEMD	0		137079999999981	2427
47	5	15	14	38	GEGNER	WAFFENSTILLSTAND		0		-1	-1
47	5	15	15	25	DRECK	VERUNREINIGUNG	STAUB	0		584709999999963	7854
47	5	15	16	11	SCHÄTZUNG	SPEKULATION	PROGNOSE	0		649820000000019	11049
47	5	15	17	18	ERNÄHRUNG	EIWEIß		0		-1	-1
47	5	15	18	29	INTERVENTION	STREIT		0		-1	-1
47	5	15	19	14	REGIME	ZERSCHLAGUNG		0		-1	-1
47	5	15	20	40	BEARBEITUNG	HONORAR		0		-1	-1
47	5	15	21	26	POLIZEI	EINSATZ	EINSATZ	1		1468	2709
47	5	15	22	34	PATRIOTISMUS	EXTREMISMUS	NATIONALISMUS	0		190559999999963	5113
47	5	15	23	23	OPPOSITION	VERWEIGERUNG	GEGNER	0		399729999999981	6446
47	5	15	24	17	KOOPERATION	MITHILFE	PLANUNG	0		149534000000004	20007
47	5	15	25	33	TAGEBUCH	BIOGRAPHIE	BIOGRAFIE	1		205709999999963	4523
47	5	15	26	37	BEFRAGUNG	MEHRHEIT	VERHÖR	0		371570000000019	6555
47	5	15	27	1	PYRAMIDE	ARCHITEKTUR	ÄGYPTEN	0		297609999999963	8159
47	5	15	28	15	TRITT	SOHLE		0		-1	-1
47	5	15	29	22	STROH	WALDBRAND	STALL	0		797470000000019	20001
47	5	15	30	13	WANDEL	ZWISCHENZEIT	ZEIT	0		6703	10484
47	5	15	31	24	AKTEUR	DRAMATIK		0		-1	-1
47	5	15	32	10	ZOO	BÄR	BESUCHE	0		7056	20001
47	5	15	33	32	FORMEL	BERECHNUNG	ALGEBRA	0		197009999999963	4230
47	5	15	34	39	DESSERT	HONIG		0		674470000000019	20001
47	5	15	35	6	MANDANT	RECHT		0		-1	-1
47	5	15	36	9	SUBKULTUR	UNTERGRUND	UNTERGRUND	1		2151.5	3999
47	5	15	37	19	ARBEITER	EINKOMMEN		0		-1	-1
47	5	15	38	5	STÜTZE	BEGLEITER	KRÜ	0		2616	20002
47	5	15	39	21	AUSEINANDERSETZUNG	ÜBERLEGUNG	STREIT	0		6413.5	10202
47	5	15	40	8	GELIEBTE	GEHEIMNIS	BEWUNDERUNG	0		586029999999981	8266
47	6	16	1	4	UNRECHT	BENACHTEILIGUNG	VERBRECHEN	0		442679999999981	8612
47	6	16	2	36	BOMBE	TERRORIST	WAFFE	0		324509999999963	6424
47	6	16	3	31	EXEKUTION	ERSCHIEßUNG	ERSCHIE?UNG	1		595109999999963	9650
47	6	16	4	27	ROUTE	HEIMWEG	WEG	0		783959999999963	11699
47	6	16	5	40	VIRUS	ERREGER	INFEKTION	0		222579999999981	4651
47	6	16	6	20	ANLAGE	RENDITE	PARK	0		6183	7547
47	6	16	7	18	ASSISTENT	PROFESSION		0		-1	-1
47	6	16	8	34	STUDENT	KLAUSUR	WIRTSCHAFT	0		137870000000019	3742
47	6	16	9	33	VERGÜTUNG	GELD	GELD	1		229420000000019	4957
47	6	16	10	6	BEVÖLKERUNG	MASSE	MASSE	1		453940000000037	5695
47	6	16	11	16	BIRKE	LAUB	BAUM	0		5176	8433
47	6	16	12	21	RANG	HIERARCHIE	HIERARCHIE	1		201029999999981	4143
47	6	16	13	39	FLIRT	ROMANTIK	ROMANZE	0		246879999999981	5296
47	6	16	14	38	PRIESTER	KATHEDRALE	KLOSTER	0		330059999999963	5532
47	6	16	15	29	GERICHT	VERHANDLUNG		0		473479999999981	10375
47	6	16	16	15	VISUM	TOURISMUS	TOURISMUS	1		899229999999981	16239
47	6	16	17	24	MODE	HOSE	HOSE	1		151590000000037	2680
47	6	16	18	19	AFFÄRE	PARTNERSCHAFT	BEZIEHUNG	0		522959999999963	14858
47	6	16	19	5	NATION	EINIGKEIT		0		-1	-1
47	6	16	20	32	BAUER	FARM		0		11058.5	20001
47	6	16	21	17	JUSTIZ	GLAUBWÜRDIGKEIT	GLAUBWÜRDIGKEIT	1		196459999999963	5837
47	6	16	22	22	DIREKTION	BESCHLUSS	CHEF	0		317659999999963	6111
47	6	16	23	28	BOOT	MATROSE	TEICH	0		284340000000037	8935
47	6	16	24	37	MÖRDER	SÜNDE	TOTSCHLAG	0		101899000000004	20003
47	6	16	25	30	AUSKUNFT	PROPAGANDA	HILF	0		453079999999981	20001
47	6	16	26	8	BEFUGNIS	ERMÄCHTIGUNG	BERECHTIGUNG	0		926579999999981	20001
47	6	16	27	2	GEFAHR	HAI	ALARM	0		148747000000002	20008
47	6	16	28	3	SEE	WASSER	WASSER	1		897290000000037	15962
47	6	16	29	7	KOMMENTAR	PRESSE	JOURNALIST	0		354090000000037	9628
47	6	16	30	9	SCHNITT	FILM	FILM	1		131230999999996	20001
47	6	16	31	23	BOSS	HEMD	CHEF	0		16218.5	18938
47	6	16	32	35	FREUDE	LUST	BEGEISTERUNG	0		179820000000019	5842
47	6	16	33	1	BEHÖRDE	KÜNDIGUNG	AMT	0		132049000000004	20003
47	6	16	34	26	PUBLIKUM	ZUSCHAUER	ZUSCHAUER	1		129302000000002	20001
47	6	16	35	11	PHASE	STADIUM	ZEITSPANNE	0		305979999999981	9741
47	6	16	36	12	KAPITALISMUS	KOMMUNISMUS	KOMMUNISMUS	1		165190000000037	3455
47	6	16	37	13	JOURNALIST	PRESSEFREIHEIT	KOMMENTAR	0		274879999999981	4800
47	6	16	38	14	KOCH	OFEN		0		-1	-1
47	6	16	39	25	CHARAKTER	OFFENHEIT	EIGENSCHAFT	0		120914000000004	20008
47	6	16	40	10	FLÄCHE	ZENTRUM	ZENTRU	1		416279999999981	20001
47	7	1	1	30	BEGRIFF	BEDEUTUNG	DEFINITION	0		327890000000037	5488
47	7	1	2	26	SKLAVE	KÖNIG	KÖNIG	1		287079999999981	5879
47	7	1	3	14	STERN	WEIHNACHTEN	SONNE	0		2674.5	3470
47	7	1	4	18	TRINKSPRUCH	SPRICHWORT	SPRICHTWORT	1		213270000000019	3979
47	7	1	5	10	ABSPRACHE	VERTRAG	ÜBEREINSTIMMUNG	0		675470000000019	9179
47	7	1	6	15	BECHER	KAFFEE		0		-1	-1
47	7	1	7	38	FÄHIGKEIT	VERANLAGUNG	VERERBUNG	0		343009999999963	5374
47	7	1	8	4	STURM	WINDHAUCH	WIRBEL	0		876859999999963	10355
47	7	1	9	6	CHAOS	STRUKTUR	ORDNUNG	0		124979999999981	2348
47	7	1	10	17	STAUB	SAUBERKEIT	DRECK	0		342540000000037	4809
47	7	1	11	22	LÖSUNG	PROBLEM	PROBLEM	1		178679999999981	3052
47	7	1	12	2	MASCHINE	APPARAT	APPARAT	1		1498	2998
47	7	1	13	29	MANGEL	VERZICHT	VERZICHT	1		232159999999963	3797
47	7	1	14	19	ERDE	STEIN		0		3416	4888
47	7	1	15	12	NUTZEN	KOSTEN	KOSTEN	1		175209999999963	2633
47	7	1	16	13	KUGEL	QUADRAT	ERDE	0		249520000000019	3266
47	7	1	17	32	EINGEBUNG	IDEE	EINSICHT	0		294259999999963	6282
47	7	1	18	16	VOGEL	KATZE	LERCHE	0		572720000000019	7366
47	7	1	19	23	SÄNGER	KÜNSTLER		0		137922000000002	15062
47	7	1	20	24	BEDÜRFNIS	WERBUNG	WILLE	0		829840000000037	11197
47	7	1	21	33	RÜSTUNG	ANGRIFF	SOLDAT	0		128685999999996	20001
47	7	1	22	1	PELZ	FUCHS	FUCHS	1		311740000000037	4521
47	7	1	23	9	FORM	KREIS	KREIS	1		242879999999981	3327
47	7	1	24	39	SCHAMGEFÜHL	KÖRPER	KÖRPER	1		157140000000037	4054
47	7	1	25	20	INFORMATION	INHALT		0		-1	-1
47	7	1	26	11	GEHIRN	BEWUSSTSEIN	STUDIE	0		446129999999981	6320
47	7	1	27	27	GRUNDRECHT	VERFASSUNG	GESETZBUCH	0		353990000000037	5460
47	7	1	28	21	DEMOKRATIE	SYSTEM	PRINZIP	0		4695	6604
47	7	1	29	28	URHEBER	KAUSALITÄT	ENTDECKER	0		7374	9304
47	7	1	30	7	ZEITUNG	DRUCK	DRUCK	1		2518	3945
47	7	1	31	8	BARGELD	WERT	WERT	1		899540000000037	10054
47	7	1	32	37	ANEKDOTE	WITZ	WITZ	1		201109999999963	3096
47	7	1	33	31	NÄSSE	GEWITTER	GEWITTER	1		335020000000019	5027
47	7	1	34	34	EMPFEHLUNG	RAT	RAT	1		1635.5	2328
47	7	1	35	35	FIGUR	BRETT	KUGEL	0		3137	4270
47	7	1	36	36	RÜCKSCHRITT	VERGANGENHEIT	VERGANGENHEIT	1		2102	6937
47	7	1	37	25	SPASS	FEIER	ÜB	0		627520000000019	20001
47	7	1	38	3	STILLE	EINSAMKEIT	EINSAMKEIT	1		4963	7218
47	7	1	39	5	BERUF	ANERKENNUNG	KOCH	0		849840000000037	9913
47	7	1	40	40	PUPPE	KIND	KIND	1		176259999999963	3765
47	8	2	1	33	ERLÖSUNG	HIMMELREICH	HIMMEL	0		1979	6726
47	8	2	2	13	TIER	FROSCH	FROSCH	1		1921.5	3050
47	8	2	3	29	TAL	WIESE	BERGE	0		408680000000075	16271
47	8	2	4	35	ANFORDERUNG	SCHWIERIGKEIT	AUFGABE	0		381940000000037	6911
47	8	2	5	8	BERG	HÜTTE	SPITZE	0		433130000000075	5716
47	8	2	6	26	FRAGE	EINWAND	ANTWORT	0		252059999999963	4860
47	8	2	7	32	TRAUM	WIRKLICHKEIT	WIRKLICHKEIT	1		305730000000075	4595
47	8	2	8	24	GNADE	BARMHERZIGKEIT	BEGNADIGUNG	0		224119999999925	4592
47	8	2	9	31	HÄRTE	KRAFT	DISZIPLIN	0		122526999999993	16124
47	8	2	10	16	KRITERIUM	AUSWAHL	AUSCHLUSS	0		474580000000075	6489
47	8	2	11	1	BLICK	PERSPEKTIVE	PERSPEKTIVE	1		129019999999925	2822
47	8	2	12	15	SEEGANG	DAMPFER	BOOT	0		291059999999963	5668
47	8	2	13	40	POSTKUTSCHE	PFERD	PFERD	1		183480000000075	3085
47	8	2	14	17	VERSCHLEIERUNG	KOPFTUCH		0		563259999999963	20001
47	8	2	15	19	GEISEL	GEFANGENER	GEFANGENER	1		4678	6813
47	8	2	16	21	ANSTAND	SITTE	WÜRDE	0		356380000000075	4386
47	8	2	17	10	ILLUSION	WAHRNEHMUNG	WAHRNEHMUNG	1		277590000000037	7191
47	8	2	18	18	SCHMETTERLING	BLÜTE	BLUME	0		341330000000075	4681
47	8	2	19	4	KRITIK	ZWEIFEL		0		-1	-1
47	8	2	20	14	HAUT	BLUT	BLUT	1		1825	4651
47	8	2	21	23	BUNGALOW	SIEDLUNG	SIEDLUNG	1		195819999999925	5606
47	8	2	22	36	AUSWERTUNG	ERGEBNIS	ERGEBNIS	1		166159999999963	2899
47	8	2	23	9	GESPENST	ERSCHEINUNG	ILLUSION	0		314719999999925	5979
47	8	2	24	6	ZUWACHS	FORTSCHRITT	STEIGERUNG	0		993169999999925	12923
47	8	2	25	22	MACHT	HERRSCHER		0		-1	-1
47	8	2	26	38	NEFFE	GROSSMUTTER	GRO?MUTTER	1		224840000000037	6854
47	8	2	27	11	EHE	VERLOBUNG	SCHEIDUNG	0		273469999999925	4117
47	8	2	28	5	FREUND	VERTRAUEN	KUMPEL	0		476090000000037	8061
47	8	2	29	27	SCHICKSAL	IRONIE		0		838859999999963	20001
47	8	2	30	28	UHR	KIRCHE	KIRCHE	1		253719999999925	5499
47	8	2	31	2	MALER	PIANIST	MUSIKER	0		351430000000075	5357
47	8	2	32	30	SPRACHE	AKUSTIK	AKUSTIK	1		217219999999925	3976
47	8	2	33	20	BEGRÜSSUNG	FREUNDLICHKEIT	ANSTAND	0		833380000000075	9843
47	8	2	34	37	DÄMMERUNG	MORGENGRAUEN	MORGENSTIM	0		257530000000075	20001
47	8	2	35	12	KOMÖDIE	DRAMA	DRAMA	1		346309999999963	5808
47	8	2	36	3	VERLUST	ABNAHME	GEWINN	0		352690000000037	6271
47	8	2	37	39	FASS	KELLER	KELLER	1		209359999999963	4119
47	8	2	38	7	GRAS	VIEH	KUH	0		6141.5	9961
47	8	2	39	25	DISZIPLIN	GEHORSAM	HÄRTE	0		166380000000075	3957
47	8	2	40	34	PRÜFUNG	MISSERFOLG	ZEI	0		110971999999993	20003
								92
