## Supplementary material for "Vast amounts of encoded items nullify but do not reverse the effect of sleep on declarative memory": Dataset: PAL_47_1_3.xlsx

### Sheet: Tabelle1
VP_Nr	Block	VersioN	counter	pair_code	cue	correct_answer	answer		accuracy	reactiontime1	reactiontime2
47	1	11	1	25	PHILOSOPHIE	SINN	SINN	1		1400	2283
47	1	11	2	3	COMPUTER	ZEITVERTREIB	ZEITVERTREIB	1		2051	4097
47	1	11	3	27	DOLCH	STICH		0		-1	-1
47	1	11	4	35	BEHANDLUNG	MANDEL		0		-1	-1
47	1	11	5	40	WIND	ELEMENT	WIRBEL	0		2103.5	7828
47	1	11	6	39	GEWINNUNG	WERBER	AUFSTIEG	0		4996.3	7316
47	1	11	7	15	ATTRAKTION	WELTWUNDER	WELTWUNDER	1		2398.8	5391
47	1	11	8	24	AUSSCHAU	GIPFEL		0		-1	-1
47	1	11	9	20	VATERUNSER	RELIGION	GOTT	0		1672	2239
47	1	11	10	33	STURZ	REGIERUNG	AUFPRALL	0		2702.9	7949
47	1	11	11	29	BUDE	KÜHLSCHRANK		0		-1	-1
47	1	11	12	37	HIRTE	SCHAF	SCHAF	1		1732.2	2340
47	1	11	13	4	MEDAILLE	WETTBEWERB	GEWINNUNG	0		468460000000001	6443
47	1	11	14	30	STRATEGIE	NÄHERUNG	KONZEPT	0		1897.8	7456
47	1	11	15	1	SCHALTER	FLUGHAFEN	BANKIER	0		2241.2	3700
47	1	11	16	28	VERSEUCHUNG	RATTE	RATTE	1		134160000000001	2267
47	1	11	17	17	HANDSCHRIFT	BUCHSTABE	BUCHSTABE	1		2078.3	4781
47	1	11	18	14	LEISTUNG	PROVISION	MAXIMUM	0		380139999999999	5579
47	1	11	19	6	AMATEUR	HOBBY		0		-1	-1
47	1	11	20	5	INSTITUTION	ABTEILUNG	KATEGORIE	0		227989999999999	5281
47	1	11	21	16	TRAKTOR	LENKSTANGE	LENKSTANGE	1		1900.3	5575
47	1	11	22	21	GANS	ENTE	ENTE	1		1072.8	1554
47	1	11	23	13	FEHLTRITT	VERANTWORTUNG		0		-1	-1
47	1	11	24	18	TREIBSTOFF	KILOMETER	MOTOR	0		2761.5	3954
47	1	11	25	10	ZULASSUNG	NACHWEIS	BESCHEINUGUNG	0		16702.2	18830
47	1	11	26	8	REKORD	ARBEITSLOSIGKEIT		0		-1	-1
47	1	11	27	19	BEGNADIGUNG	DROHUNG	GNADE	0		140229999999999	2397
47	1	11	28	9	WAHL	GREMIUM	SCHEIN	0		2573	3355
47	1	11	29	36	WALZER	GALA	GALA	1		154279999999999	2210
47	1	11	30	23	KATEGORIE	GÜLTIGKEIT	INSTITUTION	0		1246	3074
47	1	11	31	34	SYMBOL	WAPPEN	ZEICHEN	0		207129999999999	4341
47	1	11	32	11	SCHEIDUNG	INSTABILITÄT	EHE	0		357720000000001	4070
47	1	11	33	31	KOPPEL	STIER	OCHSE	0		149960000000001	2144
47	1	11	34	12	ATOM	MOLEKÜL	MOLEKÜL	1		111429999999999	3571
47	1	11	35	38	WEG	WILLE	ROUTE	0		5694.5	6285
47	1	11	36	22	KARTE	HINDERNIS	ERDBALL	0		400279999999999	8169
47	1	11	37	2	UNTAUGLICHKEIT	FAHRER	IDIOT	0		156329999999999	3283
47	1	11	38	7	BODEN	FUND		0		-1	-1
47	1	11	39	26	HAND	GESTE	GESTE	1		1796	2454
47	1	11	40	32	KRAMPF	BEIN	BEIN	1		129860000000001	1915
47	2	12	1	35	NOTLAGE	DILEMMA	DILEMMA	1		319369999999995	4542
47	2	12	2	28	UNSTERBLICHKEIT	AUFERSTEHUNG	TOD	0		454269999999995	6538
47	2	12	3	10	ZAUBERKÜNSTLER	TRICK	TRICK	1		1757	2999
47	2	12	4	33	ERÖFFNUNG	GRÜNDUNG	ENTDECKUNG	0		383769999999995	9794
47	2	12	5	17	BEGRÜNDER	PRÄSIDENT	FIRMA	0		249330000000005	9884
47	2	12	6	31	REICH	PROFIT	ELITE	0		431969999999995	5393
47	2	12	7	8	KARTELL	KONSENS		0		-1	-1
47	2	12	8	22	PARTEI	ABSTIMMUNG	ABGEORDNETER	0		1756	5889
47	2	12	9	29	MOTOR	INDUSTRIALISIERUNG	TREIBSTOFF	0		641680000000005	8257
47	2	12	10	15	VERHAFTUNG	KLINGE	VERBRECHEN	0		6136.5	7948
47	2	12	11	7	HIRN	STUDIE	STUDIE	1		142139999999991	2391
47	2	12	12	20	HORN	WARNUNG		0		-1	-1
47	2	12	13	40	KERZE	DOCHT	DOCHT	1		111369999999995	2080
47	2	12	14	36	EINSPARUNG	RECHNUNG	INFLATION	0		12191.3	13832
47	2	12	15	16	FREUNDIN	ZÄRTLICHKEIT	VERTRAUEN	0		294189999999991	5372
47	2	12	16	39	ORDNUNG	ZUCHT	GESELLSCHAFT	0		3712	5489
47	2	12	17	3	BEIFALL	APPLAUS	APPLAUS	1		119319999999995	2958
47	2	12	18	5	BINDUNG	BABY	SÄUGLIN	0		191410000000009	3222
47	2	12	19	6	SCHLACHTUNG	SCHWEIN	SCHWEIN	1		211689999999991	3170
47	2	12	20	34	BLEI	STAHL	STAHL	1		4354.5	6515
47	2	12	21	23	JUGEND	SCHWIMMBAD		0		5503.5	20001
47	2	12	22	2	GENIE	MATHEMATIK	MATHEMATIK	1		1881	4087
47	2	12	23	13	STAAT	UNTERSTÜTZUNG	GESELLSCHAFT	0		262089999999991	5931
47	2	12	24	12	HÖLLE	MYTHOS	HIMMEL	0		11856.5	12987
47	2	12	25	38	ABEND	MORGEN	MORGEN	1		112160000000009	2190
47	2	12	26	14	SCHLAFWANDELN	UNWIRKLICHKEIT	TRAUM	0		3472	4840
47	2	12	27	4	KLOSTER	EINSCHRÄNKUNG	PRIESTER	0		153060000000009	5623
47	2	12	28	32	KOORDINATION	HANDHABUNG	HILFELEISTUNG	0		485230000000005	7997
47	2	12	29	24	ALARM	ÜBUNG	AUFREGUNG	0		199869999999995	12607
47	2	12	30	9	ADER	GESTEIN	GESTEIN	1		316360000000009	5319
47	2	12	31	26	EVOLUTION	ERWEITERUNG	ENTWICKLUNG	0		162989999999991	4743
47	2	12	32	11	PROGRAMM	KINO		0		-1	-1
47	2	12	33	1	EMPFINDUNG	GELASSENHEIT	GEFÜHL	0		189789999999991	3088
47	2	12	34	19	BAHNSTEIG	ANPASSUNG	ABSCHIED	0		138089999999991	2852
47	2	12	35	27	BEEINFLUSSUNG	VERMARKTUNG	EINWIRKUNG	0		16813.7	19394
47	2	12	36	21	LIKÖR	SEKT	SCHNAPS	0		1273	2407
47	2	12	37	25	BESTATTUNG	SELBSTMORD	ZEREMONIE	0		257289999999991	4623
47	2	12	38	30	DORF	ISOLATION	ISOLATION	1		1179	2788
47	2	12	39	18	PARTY	THEKE		0		-1	-1
47	2	12	40	37	INVESTITION	KONZERN		0		-1	-1
47	3	13	1	7	KRANZ	NEST	NEST	1		224889999999991	2988
47	3	13	2	23	STREIK	KONFLIKT	ÄRGER	0		658739999999991	11935
47	3	13	3	38	SUBMISSION	ERNIEDRIGUNG		0		-1	-1
47	3	13	4	21	REVOLUTION	WIDERSTAND	REBELLION	0		335210000000009	6519
47	3	13	5	31	TEICH	ÜBERSCHWEMMUNG	BOOT	0		4757.5	5672
47	3	13	6	3	OZEAN	KRABBE	KRABBE	1		143229999999981	3500
47	3	13	7	27	SUBSTANZ	SEELE	GEIST	0		438179999999981	11654
47	3	13	8	34	FRAU	BLUSE		0		349920000000019	10400
47	3	13	9	33	SENDER	NOTIZ	NACHRICHT	0		245410000000009	3941
47	3	13	10	39	FREILASSUNG	AUFENTHALT		0		-1	-1
47	3	13	11	24	ENTSCHLOSSENHEIT	DURCHSETZUNG	SELBTBEWUSSTSEIN	0		6954	13463
47	3	13	12	30	HASS	GEFECHT	GEFECHT	1		253320000000019	3830
47	3	13	13	18	BEWERTUNG	KELLNERIN	PRÜFUNG	0		532029999999981	7724
47	3	13	14	1	WAHNSINN	ANSTALT	ANSTALT	1		240670000000019	3915
47	3	13	15	37	FLAMME	LEUCHTE	HAAR	0		3726	4559
47	3	13	16	9	STALL	KUH	KUH	1		153920000000019	2929
47	3	13	17	11	DOKUMENT	BESCHEINIGUNG	BLATT	0		491089999999991	13804
47	3	13	18	17	WAFFE	KRIEG	VERNICHTUNG	0		403389999999991	5705
47	3	13	19	35	ZUCKER	SPEISE	SPEISE	1		447339999999991	5591
47	3	13	20	15	VERBRÜDERUNG	ENTSCHULDIGUNG	VERBINDUNG	0		799979999999981	10281
47	3	13	21	26	KUNSTWERK	AUFMACHUNG	A	0		384629999999981	20001
47	3	13	22	29	KONJUNKTUR	DIAGNOSE		0		-1	-1
47	3	13	23	32	KLEIDERSCHRANK	HANDSCHUH	TÜR	0		1542	1953
47	3	13	24	2	PARK	VEGETATION		0		-1	-1
47	3	13	25	4	SPRECHER	AUFRUF	RADIO	0		575120000000019	7668
47	3	13	26	13	ZAHLUNG	QUITTUNG	BANKIER	0		300829999999981	4917
47	3	13	27	5	AUFTAKT	SPIEL	BEGINN	0		1403.5	2533
47	3	13	28	36	KLEINIGKEIT	WAAGE	WAAGE	1		359889999999991	7510
47	3	13	29	14	MUSIK	OPER	UPER	1		347270000000019	4679
47	3	13	30	12	TRAINER	STIL	SPORT	0		302270000000019	4099
47	3	13	31	40	REGENSCHIRM	BEDARF	BEDARF	1		2280	4742
47	3	13	32	28	NACHRICHT	GEBURTSTAG	SENDER	0		275660000000009	3838
47	3	13	33	6	BEGEISTERUNG	GEFÜHL	FREUDE	0		670110000000009	8072
47	3	13	34	22	WIEDERHERSTELLUNG	VERSCHLECHTERUNG		0		-1	-1
47	3	13	35	25	GERICHTSHOF	UNWAHRHEIT	RICHTER	0		385529999999981	6629
47	3	13	36	8	BEWUNDERUNG	SCHÖNHEIT	GELIEBTE	0		202370000000019	3481
47	3	13	37	19	INSEL	URLAUBER	TOURIST	0		449939999999991	11336
47	3	13	38	10	MILCH	KÄSE		0		-1	-1
47	3	13	39	20	ZAHL	PHYSIK		0		-1	-1
47	3	13	40	16	TRAINING	PULS	SPORT	0		904339999999991	9989
47	4	14	1	15	LAMM	MITTAGESSEN	MAHLZEIT	0		281979999999981	5997
47	4	14	2	12	UNHEIL	ALPTRAUM	ALBTRAUM	1		530110000000009	7909
47	4	14	3	17	TECHNOLOGIE	GEHIRNWÄSCHE	PROGRAMM	0		303979999999981	6804
47	4	14	4	13	URLAUB	AUSFALL	INSEL	0		194610000000009	2924
47	4	14	5	36	SÄUFER	WIRT	WIRT	1		127010000000009	1930
47	4	14	6	31	TOD	NOTWEHR	HÖLLE	0		338270000000019	5679
47	4	14	7	23	FLÜCHTLING	ASYL	ASYL	1		128010000000009	2340
47	4	14	8	18	KONFRONTATION	RACHE	STREIT	0		183070000000019	2874
47	4	14	9	37	PARLAMENT	KANZLER	SITZUNG	0		218470000000019	4016
47	4	14	10	24	VATER	VORBILD		0		-1	-1
47	4	14	11	3	IDIOT	UNSINN	UNTAUGLICHKEIT	0		1623.5	4317
47	4	14	12	16	FREUNDSCHAFT	GEFÄHRTE	VERTRAUEN	0		3205	5031
47	4	14	13	29	FAUST	GEWALT	LEBER	0		239139999999991	3389
47	4	14	14	40	LEBER	ORGAN	FAUST	0		138220000000019	2149
47	4	14	15	6	LIMIT	MAXIMUM	MAXIMUM	1		130060000000009	4427
47	4	14	16	5	GANG	TOR	KARTELL	0		234370000000019	5342
47	4	14	17	22	AUTOR	ERFINDUNG	BUCH	0		138220000000019	3361
47	4	14	18	26	RASSE	NATIONALIST	HUND	0		244210000000009	3351
47	4	14	19	25	FRIEDEN	ALLIANZ		0		-1	-1
47	4	14	20	32	SCHLUSSFOLGERUNG	KONSEQUENZ	KAUSALITÄT	0		222660000000009	5539
47	4	14	21	2	SOLO	MUSIKINSTRUMENT	SÄNGER	0		346529999999981	5684
47	4	14	22	10	SCHMUGGEL	IMPORT	IMPORT	1		581810000000009	7014
47	4	14	23	21	UNABHÄNGIGKEIT	SELBSTBESTIMMUNG	MÜNDIGKEIT	0		4036.5	10200
47	4	14	24	39	GESELLSCHAFT	EINHEIT	ORDNUNG	0		1705	3220
47	4	14	25	35	LIST	NAZI	NAZI	1		145060000000009	2810
47	4	14	26	28	SCHLÄGER	KRIMINALITÄT	GEWALT	0		3443	5669
47	4	14	27	20	ERKLÄRUNG	WISSENSCHAFT	KAUSALITÄT	0		876639999999991	12409
47	4	14	28	9	INTENSIVSTATION	KRANKENHAUS	KRANKENWAGEN	0		354979999999981	9540
47	4	14	29	14	WANGE	CHRIST	JESUS	0		179370000000019	2910
47	4	14	30	11	PRÄDIKAT	PRIMA	PRIMA	1		194410000000009	3016
47	4	14	31	33	KNOBLAUCH	VAMPIR	VAMPIR	1		1168.5	3664
47	4	14	32	34	NACHBARSCHAFT	HECKE	ZAUN	0		773160000000009	8790
47	4	14	33	19	MINIMUM	NOTWENDIGKEIT	LEISTUNG	0		189320000000019	3318
47	4	14	34	7	VORBEREITUNG	VERÖFFENTLICHUNG	PLANUNG	0		169720000000019	3099
47	4	14	35	8	EXPERIMENT	UNTERSUCHUNG	UNTERSUCHUNG	1		123270000000019	3259
47	4	14	36	30	DIAKONIE	VERSORGUNG	SCHWESTER	0		3746	5276
47	4	14	37	4	INFLATION	ENTWERTUNG	VERRINGERUNG	0		386039999999991	9903
47	4	14	38	27	HINDERUNG	SIEGEL		0		-1	-1
47	4	14	39	38	ZELT	ZIRKUS	ZIRKUS	1		266910000000009	4759
47	4	14	40	1	GEMEINSCHAFT	ZUSAMMENARBEIT		0		-1	-1
47	5	15	1	27	KUNST	ARTIST	GEMÄLDE	0		810959999999963	16597
47	5	15	2	40	BEARBEITUNG	HONORAR		0		-1	-1
47	5	15	3	15	TRITT	SOHLE	AUFTRITT	0		3550	5888
47	5	15	4	37	BEFRAGUNG	MEHRHEIT	VERHÖR	0		419159999999963	5739
47	5	15	5	4	BRILLE	KRAWATTE	SONNE	0		4521.5	5322
47	5	15	6	24	AKTEUR	DRAMATIK	THEATER	0		227870000000019	7386
47	5	15	7	26	POLIZEI	EINSATZ	VERBRECHEN	0		298240000000037	4639
47	5	15	8	9	SUBKULTUR	UNTERGRUND	UNTERGRUND	1		1956	4053
47	5	15	9	13	WANDEL	ZWISCHENZEIT	PHASE	0		189059999999963	16670
47	5	15	10	17	KOOPERATION	MITHILFE	HILFE	0		513070000000019	5848
47	5	15	11	29	INTERVENTION	STREIT		0		-1	-1
47	5	15	12	3	VORSTAND	LEITER	PARTEI	0		2012	15978
47	5	15	13	28	BILD	FOTO	GEMÄLDE	0		247959999999963	4786
47	5	15	14	39	DESSERT	HONIG		0		-1	-1
47	5	15	15	21	AUSEINANDERSETZUNG	ÜBERLEGUNG	BEZIEHUNG	0		386179999999981	5757
47	5	15	16	35	GOTT	VEREHRUNG	HIMMEL	0		596070000000019	7132
47	5	15	17	19	ARBEITER	EINKOMMEN	VERSAMMLUNG	0		3239.5	5543
47	5	15	18	10	ZOO	BÄR	TIER	0		282629999999981	4259
47	5	15	19	7	DONNER	BLITZ	BLITZ	1		1234	1960
47	5	15	20	16	SONNE	GRAD	BRILLE	0		143609999999963	4709
47	5	15	21	11	SCHÄTZUNG	SPEKULATION	PROGNOSE	0		2443.5	5866
47	5	15	22	22	STROH	WALDBRAND	STALL	0		378990000000037	6517
47	5	15	23	18	ERNÄHRUNG	EIWEIß		0		-1	-1
47	5	15	24	20	REGENBOGEN	FARBE	FARBE	1		184620000000019	3260
47	5	15	25	25	DRECK	VERUNREINIGUNG	SCHLAMM	0		139490000000037	2462
47	5	15	26	12	TECHNIKER	INGENIEUR	PROGRAMM	0		3663	6813
47	5	15	27	23	OPPOSITION	VERWEIGERUNG	GEGNER	0		190520000000019	4307
47	5	15	28	6	MANDANT	RECHT	ANWALT	0		5348.5	8126
47	5	15	29	1	PYRAMIDE	ARCHITEKTUR		0		-1	-1
47	5	15	30	8	GELIEBTE	GEHEIMNIS	BEWUNDERUNG	0		1526.5	5254
47	5	15	31	2	UNTERSCHRIFT	FORMULAR	DOKUMENT	0		226620000000019	4313
47	5	15	32	5	STÜTZE	BEGLEITER	TRITT	0		352770000000019	4273
47	5	15	33	36	INFORMATIK	PROGRAMMIERUNG	TECHNOLOGIE	0		282370000000019	10032
47	5	15	34	14	REGIME	ZERSCHLAGUNG	DIKTATUR	0		218590000000037	3898
47	5	15	35	34	PATRIOTISMUS	EXTREMISMUS	NATIONALISMUS	0		138370000000019	4177
47	5	15	36	30	ERDBALL	WELTKARTE	KARTE	0		312270000000019	4075
47	5	15	37	31	ERMITTLUNG	SCHULD	POLIZEI	0		170459999999963	7474
47	5	15	38	32	FORMEL	BERECHNUNG	ALGEBRA	0		264179999999981	3949
47	5	15	39	38	GEGNER	WAFFENSTILLSTAND	OPPOSITION	0		143809999999963	5370
47	5	15	40	33	TAGEBUCH	BIOGRAPHIE	BIOGRAFIE	1		146890000000037	4277
47	6	16	1	18	ASSISTENT	PROFESSION	HILFELEISTUNG	0		229490000000037	5728
47	6	16	2	39	FLIRT	ROMANTIK	ROMANZE	0		174070000000019	3302
47	6	16	3	31	EXEKUTION	ERSCHIEßUNG	ERSCHIE?UNG	1		309809999999963	5423
47	6	16	4	12	KAPITALISMUS	KOMMUNISMUS	KOMMUNISMUS	1		201379999999981	3882
47	6	16	5	17	JUSTIZ	GLAUBWÜRDIGKEIT	GLAUBWÜRDIGKEIT	1		272109999999963	5274
47	6	16	6	19	AFFÄRE	PARTNERSCHAFT	BEZIEHUNG	0		246920000000019	3783
47	6	16	7	38	PRIESTER	KATHEDRALE	KLOSTER	0		169190000000037	2704
47	6	16	8	13	JOURNALIST	PRESSEFREIHEIT	KOMMENTAR	0		193370000000019	4988
47	6	16	9	10	FLÄCHE	ZENTRUM	ZENTRUM	1		4560.5	5761
47	6	16	10	32	BAUER	FARM	STALL	0		203870000000019	2846
47	6	16	11	25	CHARAKTER	OFFENHEIT	EIGENSCHAFT	0		528179999999981	7449
47	6	16	12	21	RANG	HIERARCHIE	HIERARCHIE	1		1621.5	3218
47	6	16	13	30	AUSKUNFT	PROPAGANDA		0		-1	-1
47	6	16	14	24	MODE	HOSE	HOSE	1		118309999999963	1617
47	6	16	15	1	BEHÖRDE	KÜNDIGUNG	EINRICHTUNG	0		723279999999981	8569
47	6	16	16	33	VERGÜTUNG	GELD	GELD	1		222470000000019	2867
47	6	16	17	5	NATION	EINIGKEIT	FRIEDEN	0		2964.5	8521
47	6	16	18	36	BOMBE	TERRORIST	VERNICHTUNG	0		249359999999963	4336
47	6	16	19	15	VISUM	TOURISMUS	TOURISMUS	1		398359999999963	5312
47	6	16	20	27	ROUTE	HEIMWEG	FAHRT	0		171609999999963	2589
47	6	16	21	23	BOSS	HEMD	LEITUNG	0		166309999999963	4789
47	6	16	22	8	BEFUGNIS	ERMÄCHTIGUNG		0		-1	-1
47	6	16	23	35	FREUDE	LUST	BEGEISTERUNG	0		116270000000019	3022
47	6	16	24	14	KOCH	OFEN	BERUF	0		2924.5	3944
47	6	16	25	16	BIRKE	LAUB	BAUM	0		162140000000037	2551
47	6	16	26	34	STUDENT	KLAUSUR	WIRTSCHAFT	0		218959999999963	4370
47	6	16	27	6	BEVÖLKERUNG	MASSE	GEMEINSCHAFT	0		433209999999963	6030
47	6	16	28	26	PUBLIKUM	ZUSCHAUER	AKTEUR	0		515020000000019	7257
47	6	16	29	22	DIREKTION	BESCHLUSS	LEITER	0		1262.5	2297
47	6	16	30	2	GEFAHR	HAI		0		-1	-1
47	6	16	31	3	SEE	WASSER	SCHIFF	0		312470000000019	4317
47	6	16	32	28	BOOT	MATROSE	TEICH	0		173470000000019	2502
47	6	16	33	40	VIRUS	ERREGER	INFEKTION	0		2858	4157
47	6	16	34	11	PHASE	STADIUM	WANDEL	0		392920000000019	4845
47	6	16	35	4	UNRECHT	BENACHTEILIGUNG	VERBRECHEN	0		430470000000019	5743
47	6	16	36	29	GERICHT	VERHANDLUNG	MANDANT	0		496170000000019	5989
47	6	16	37	37	MÖRDER	SÜNDE	GIFT	0		241479999999981	3967
47	6	16	38	9	SCHNITT	FILM		0		-1	-1
47	6	16	39	7	KOMMENTAR	PRESSE	JOURNALIST	0		1329	2980
47	6	16	40	20	ANLAGE	RENDITE	PARK	0		336840000000037	4855
47	7	1	1	5	BERUF	ANERKENNUNG	KOCH	0		1770.5	2452
47	7	1	2	11	GEHIRN	BEWUSSTSEIN	STUDIE	0		104609999999963	1749
47	7	1	3	20	INFORMATION	INHALT	HILFE	0		646470000000019	7511
47	7	1	4	34	EMPFEHLUNG	RAT	RAT	1		162329999999981	2797
47	7	1	5	26	SKLAVE	KÖNIG	KÖNIG	1		215729999999981	3410
47	7	1	6	38	FÄHIGKEIT	VERANLAGUNG	BEGABUNG	0		2232.5	8131
47	7	1	7	15	BECHER	KAFFEE	WISKEY	0		133859999999963	2788
47	7	1	8	3	STILLE	EINSAMKEIT	EINSAMKEIT	1		1859.5	3189
47	7	1	9	14	STERN	WEIHNACHTEN	SONNE	0		167220000000019	2505
47	7	1	10	18	TRINKSPRUCH	SPRICHWORT	SPRICHWORT	1		145429999999981	3951
47	7	1	11	31	NÄSSE	GEWITTER	GEWITTER	1		162429999999981	3363
47	7	1	12	21	DEMOKRATIE	SYSTEM	KONZEPT	0		175859999999963	3657
47	7	1	13	35	FIGUR	BRETT	KUGEL	0		482479999999981	6195
47	7	1	14	25	SPASS	FEIER		0		-1	-1
47	7	1	15	4	STURM	WINDHAUCH	WIND	0		263709999999963	3589
47	7	1	16	10	ABSPRACHE	VERTRAG		0		191520000000019	3423
47	7	1	17	28	URHEBER	KAUSALITÄT	GOTT	0		331390000000037	4277
47	7	1	18	23	SÄNGER	KÜNSTLER	AMATEUR	0		975120000000019	14561
47	7	1	19	12	NUTZEN	KOSTEN	KOSTEN	1		1960.5	2865
47	7	1	20	6	CHAOS	STRUKTUR	ORDNUNG	0		2414	3520
47	7	1	21	37	ANEKDOTE	WITZ	WITZ	1		1691	2427
47	7	1	22	40	PUPPE	KIND	KIND	1		106209999999963	1760
47	7	1	23	36	RÜCKSCHRITT	VERGANGENHEIT	VERGANGENHEIT	1		182220000000019	4086
47	7	1	24	9	FORM	KREIS	KREIS	1		156690000000037	2671
47	7	1	25	24	BEDÜRFNIS	WERBUNG	FRIEDEN	0		2933	4220
47	7	1	26	27	GRUNDRECHT	VERFASSUNG	GESETZBUCH	0		395609999999963	6549
47	7	1	27	33	RÜSTUNG	ANGRIFF	RITTER	0		152720000000019	2671
47	7	1	28	19	ERDE	STEIN	BODEN	0		478840000000037	5937
47	7	1	29	7	ZEITUNG	DRUCK	PAPIER	0		618990000000037	7305
47	7	1	30	39	SCHAMGEFÜHL	KÖRPER	KÖRPER	1		1436	3103
47	7	1	31	2	MASCHINE	APPARAT	APPARAT	1		128759999999963	3722
47	7	1	32	8	BARGELD	WERT	WERT	1		6248	9649
47	7	1	33	1	PELZ	FUCHS	FUCHS	1		126840000000037	1897
47	7	1	34	17	STAUB	SAUBERKEIT	DRECK	0		373940000000037	4787
47	7	1	35	30	BEGRIFF	BEDEUTUNG	DEFINITION	0		150340000000037	3075
47	7	1	36	29	MANGEL	VERZICHT	VERZICHT	1		402490000000037	5188
47	7	1	37	22	LÖSUNG	PROBLEM	PROBLEM	1		121020000000019	2262
47	7	1	38	16	VOGEL	KATZE	LERCHE	0		193490000000037	3050
47	7	1	39	32	EINGEBUNG	IDEE	IDEE	1		2174.5	2843
47	7	1	40	13	KUGEL	QUADRAT	FIGUR	0		296570000000019	5050
47	8	2	1	16	KRITERIUM	AUSWAHL	AUFNAHME	0		446559999999963	6649
47	8	2	2	37	DÄMMERUNG	MORGENGRAUEN	MORGENGRAUEN	1		2159.5	4197
47	8	2	3	19	GEISEL	GEFANGENER	GEFANGENER	1		140780000000075	4881
47	8	2	4	11	EHE	VERLOBUNG	SCHEIDUNG	0		178490000000037	3368
47	8	2	5	6	ZUWACHS	FORTSCHRITT	VERGRÖ?ERUNG	0		5030.5	8687
47	8	2	6	15	SEEGANG	DAMPFER	SCHIFF	0		126209999999963	2760
47	8	2	7	25	DISZIPLIN	GEHORSAM	HÄRTE	0		172769999999925	5231
47	8	2	8	22	MACHT	HERRSCHER		0		-1	-1
47	8	2	9	8	BERG	HÜTTE	GIFPEL	0		183890000000037	4853
47	8	2	10	35	ANFORDERUNG	SCHWIERIGKEIT	LEISTUNG	0		286969999999925	4626
47	8	2	11	28	UHR	KIRCHE	KIRCHE	1		143190000000037	2352
47	8	2	12	36	AUSWERTUNG	ERGEBNIS	ERGEBNIS	1		150969999999925	3652
47	8	2	13	23	BUNGALOW	SIEDLUNG	SIEDLUNG	1		141590000000037	2593
47	8	2	14	14	HAUT	BLUT	BLUT	1		129259999999963	3645
47	8	2	15	12	KOMÖDIE	DRAMA	DRAMA	1		237519999999925	3436
47	8	2	16	9	GESPENST	ERSCHEINUNG	ILLUSION	0		2242.5	4008
47	8	2	17	13	TIER	FROSCH	FROSCH	1		138969999999925	2394
47	8	2	18	20	BEGRÜSSUNG	FREUNDLICHKEIT	HÖFLICHKEIT	0		887869999999925	11962
47	8	2	19	27	SCHICKSAL	IRONIE		0		-1	-1
47	8	2	20	38	NEFFE	GROSSMUTTER	GRO?MUTTER	1		168459999999963	4021
47	8	2	21	34	PRÜFUNG	MISSERFOLG	STUDIUM	0		666409999999963	8230
47	8	2	22	17	VERSCHLEIERUNG	KOPFTUCH	GESICHT	0		197059999999963	3086
47	8	2	23	4	KRITIK	ZWEIFEL	ANFORDERUNG	0		417340000000037	7639
47	8	2	24	5	FREUND	VERTRAUEN	KAMERAD	0		4371.5	9483
47	8	2	25	1	BLICK	PERSPEKTIVE	PERSPEKTIVE	1		126409999999963	2746
47	8	2	26	29	TAL	WIESE	BERG	0		101500999999996	17392
47	8	2	27	2	MALER	PIANIST	MUSIKER	0		111559999999963	3107
47	8	2	28	31	HÄRTE	KRAFT	DISZIPLIN	0		124190000000037	5150
47	8	2	29	3	VERLUST	ABNAHME	MISSERFOLG	0		909359999999963	11700
47	8	2	30	10	ILLUSION	WAHRNEHMUNG	GESPENST	0		1781.5	3870
47	8	2	31	39	FASS	KELLER	KELLER	1		257280000000075	4672
47	8	2	32	24	GNADE	BARMHERZIGKEIT	BEGNADIGUNG	0		138280000000075	3387
47	8	2	33	30	SPRACHE	AKUSTIK	AKUSTIK	1		293709999999963	4140
47	8	2	34	26	FRAGE	EINWAND	ANTWORT	0		119390000000037	2732
47	8	2	35	7	GRAS	VIEH	KUH	0		4429	5096
47	8	2	36	40	POSTKUTSCHE	PFERD	PFERD	1		1382.5	2428
47	8	2	37	18	SCHMETTERLING	BLÜTE	BLUME	0		163559999999963	3127
47	8	2	38	21	ANSTAND	SITTE	WÜRDE	0		288309999999963	3812
47	8	2	39	32	TRAUM	WIRKLICHKEIT	SCHLAFWANDELN	0		2691	5056
47	8	2	40	33	ERLÖSUNG	HIMMELREICH	HIMMEL	0		260169999999925	4020
								84
