## Supplementary material for "Vast amounts of encoded items nullify but do not reverse the effect of sleep on declarative memory": Dataset: PAL_47_2_2.xlsx

### Sheet: Tabelle1
VP_Nr	Block	VersioN	counter	pair_code	cue	correct_answer	answer		accuracy	reactiontime1	reactiontime2
47	1	3	1	38	DEFINITION	KONZEPT	BEGRIFF	0		2411.6	3537
47	1	3	2	8	MEINEID	EHRENHAFTIGKEIT	VERTRAG	0		9592.9	20009
47	1	3	3	39	GESCHREI	PANIK	PANIK	1		4321.8	5502
47	1	3	4	16	GEBÄUDE	HOTEL	HOTEL	1		2227.7	3006
47	1	3	5	34	ERDGESCHOSS	DACHBODEN	SPEICHER	0		3002.1	4859
47	1	3	6	1	GIFT	MORD	MÖRDER	0		3352.7	12911
47	1	3	7	17	GEIST	FLASCHE	SEELE	0		112889999999999	11070
47	1	3	8	15	PAPIER	BRIEF		0		-1	-1
47	1	3	9	22	ZEIT	URSPRUNG	URSPRUNG	1		616560000000001	10357
47	1	3	10	40	PLAN	GROSSSTADT	GRO?STADT	1		433089999999999	6601
47	1	3	11	26	BEWEIS	TATSACHE	ARGUMENT	0		598689999999999	12459
47	1	3	12	6	BESITZ	ANTEIL		0		-1	-1
47	1	3	13	20	LARVE	RAUPE	RAUPE	1		1368.8	2148
47	1	3	14	10	LEIDENSCHAFT	KUSS	PASSION	0		1920.2	11151
47	1	3	15	7	NORM	MORAL	GESETZ	0		7132	8597
47	1	3	16	25	ZWIELICHT	UNTERWELT	UNTERGRUND	0		427889999999999	6808
47	1	3	17	13	HELDENMUT	TAPFERKEIT	TAPFERKEIT	1		197870000000001	5309
47	1	3	18	31	VERGLEICH	GLEICHNIS	GLEICHNIS	1		160479999999999	3389
47	1	3	19	35	PROFIL	Querschnitt	QUERSCHNITT	1		183470000000001	3356
47	1	3	20	32	CHANCE	BEGEGNUNG	GLÜCK	0		457279999999999	6236
47	1	3	21	2	VULKAN	EXPLOSION	EXPLOSION	1		254810000000001	4304
47	1	3	22	37	WOLLE	KLEIDUNG	KLEIDUNG	1		1464.5	2413
47	1	3	23	36	JUNGE	MÄDCHEN	MÄDCHEN	1		109829999999999	3686
47	1	3	24	19	GESUNDHEIT	IMPFUNG	IMPFUNG	1		268389999999999	4513
47	1	3	25	3	TÄUSCHUNG	ECHTHEIT		0		-1	-1
47	1	3	26	30	TAT	ABSICHT		0		-1	-1
47	1	3	27	4	STUHL	SESSEL	TISCH	0		210560000000001	2858
47	1	3	28	27	ALKOHOL	OPIUM		0		-1	-1
47	1	3	29	9	ANSICHT	MEINUNG	MEINUNG	1		770929999999999	9110
47	1	3	30	14	FORDERUNG	GEHALT		0		-1	-1
47	1	3	31	11	APFEL	PFIRSICH	PFIRSICH	1		2734	5448
47	1	3	32	5	INDUSTRIE	BRANCHE	GEBIET	0		14120.9	18384
47	1	3	33	21	STOLZ	RUHM	HOCHMUT	0		5189	6710
47	1	3	34	33	AUTO	PRESTIGE	MOTOR	0		301720000000001	12417
47	1	3	35	29	PUDDING	SÜSSIGKEITEN	SÜ?GIKEITEN	1		282879999999999	5757
47	1	3	36	23	ARMUT	ELEND	ELEND	1		321859999999998	4915
47	1	3	37	18	GEDÄCHTNIS	ELEFANT	AUFGABE	0		4825.5	9981
47	1	3	38	12	DAMPF	LOKOMOTIVE	LOKOMOTIVE	1		1447.5	3569
47	1	3	39	24	RICHTER	GERECHTIGKEIT	GERICHT	0		139520000000001	3712
47	1	3	40	28	SEGEN	SCHÖPFER	FLUCH	0		211229999999999	3120
47	2	4	1	28	GÖTTIN	GEBET	GEBET	1		5354	9168
47	2	4	2	19	BETRAG	WECHSEL	GELD	0		983180000000005	10948
47	2	4	3	10	ZIEL	RICHTUNG	WILLE	0		218519999999995	3112
47	2	4	4	37	ANGST	SCHLANGE		0		-1	-1
47	2	4	5	30	MUSIKER	AKKORDEON	MALER	0		300469999999995	3973
47	2	4	6	25	BETTLER	UNGLÜCK	UNGLÜCK	1		840280000000005	11263
47	2	4	7	27	VERRAT	TREUE		0		-1	-1
47	2	4	8	26	DICKICHT	WALD	WALD	1		258730000000005	3458
47	2	4	9	3	SALAT	GARTEN	GARTEN	1		277619999999995	3839
47	2	4	10	8	GLÜCK	ZUFALL	CHANCE	0		3205	4136
47	2	4	11	4	ANGEBOT	MARKT	NACHFRAGE	0		1582.5	5292
47	2	4	12	18	BESESSENHEIT	TEUFEL	TEUFEL	1		264730000000005	3678
47	2	4	13	33	BEGABUNG	VERERBUNG	TALENT	0		415030000000005	5937
47	2	4	14	13	NAGEL	METALL	EISEN	0		158180000000005	3232
47	2	4	15	38	SAUERSTOFF	LUFT	LUFT	1		174489999999991	2801
47	2	4	16	6	STIRN	KINN	KINN	1		159830000000005	2266
47	2	4	17	24	LABYRINTH	SUCHE	ZIEL	0		371269999999995	7954
47	2	4	18	22	ZIMMER	ECKE	HAUS	0		1745	4705
47	2	4	19	29	ANFÜHRER	CHEF	LEITER	0		466660000000009	7163
47	2	4	20	17	KLIPPE	ABGRUND	ABGRUND	1		151569999999995	2855
47	2	4	21	14	ERGÄNZUNG	ZUSATZ	ZUSATZ	1		443139999999991	20001
47	2	4	22	9	LAUNE	HUMOR	GEMÜT	0		261710000000009	4439
47	2	4	23	40	GENUSS	ZIGARRE	LEIDENSCHAFT	0		237130000000005	4139
47	2	4	24	39	GESCHICHTE	ENTWICKLUNG		0		-1	-1
47	2	4	25	12	THEORIE	AUSNAHME	KONZEPT	0		285380000000005	3949
47	2	4	26	1	GRUPPE	VERSAMMLUNG	GESELLSCHAFT	0		228980000000005	4122
47	2	4	27	2	SCHÜLER	DOZENT	DOZENT	1		282889999999991	4040
47	2	4	28	20	ANDEUTUNG	VERDACHT	RAT	0		637760000000009	20006
47	2	4	29	15	MOOR	SUMPF	SUMPF	1		179010000000009	2655
47	2	4	30	31	MERKMAL	DETAIL	DETAIL	1		245389999999991	3464
47	2	4	31	35	FAHNE	EROBERUNG	EROBERUNG	1		270839999999991	4104
47	2	4	32	5	MÖNCH	NONNE	NONNE	1		127510000000009	5853
47	2	4	33	34	SCHLEMMER	LECKERBISSEN	LECKERBISSEN	1		224010000000009	3883
47	2	4	34	23	GEDICHT	LIEBE	DICHTER	0		1328	6917
47	2	4	35	7	HIMMEL	FIRMAMENT	GOTT	0		1943	3201
47	2	4	36	36	POLIZIST	WACHE	EINSATZ	0		433060000000009	6538
47	2	4	37	11	AUFGABE	ERLEDIGUNG	LÖSUNG	0		160619999999995	2979
47	2	4	38	21	DIAMANT	GOLD	GOLD	1		266430000000005	3377
47	2	4	39	16	ERFORSCHUNG	PATENT	UNTERSUCHUNG	0		14007.3	20001
47	2	4	40	32	DIENER	HALTUNG	MEISTER	0		379589999999991	14471
47	3	5	1	27	SCHAUSPIEL	BÜHNE	BÜHNE	1		180970000000019	2620
47	3	5	2	12	FLOCKEN	SCHNEE	SCHNEE	1		113520000000019	1789
47	3	5	3	16	REISE	KONTINENT	PLANUNG	0		306170000000019	6522
47	3	5	4	14	ANGABE	ZEUGE		0		-1	-1
47	3	5	5	22	NATUR	PFLANZE	GEFÄHRDUNG	0		318870000000019	6319
47	3	5	6	35	GETREIDE	DINKEL	DINKEL	1		1803	2695
47	3	5	7	11	MÖBEL	LEHNE	STUHL	0		210520000000019	3193
47	3	5	8	4	MAUER	BRÜSTUNG	HAUS	0		370070000000019	4315
47	3	5	9	1	KRUG	BIER	BECHER	0		3861	4683
47	3	5	10	3	BRÜCKE	SAN FRANCISCO	FLUSS	0		784089999999991	8660
47	3	5	11	33	REPTIL	ECHSE	KROKODIL	0		159260000000009	4836
47	3	5	12	37	WEBER	KAMM	KAMM	1		471979999999981	5374
47	3	5	13	10	INSTRUMENT	OBOE	OBOE	1		220020000000019	2881
47	3	5	14	29	PINSEL	LEINWAND	HAAR	0		349960000000009	4261
47	3	5	15	26	FAHRRAD	PEDAL	DYNAMO	0		203870000000019	5485
47	3	5	16	39	VERLETZUNG	SCHORF		0		-1	-1
47	3	5	17	23	ZÜGEL	WENDE		0		-1	-1
47	3	5	18	24	INFEKTION	SCHMERZEN	VIRUS	0		311660000000009	5019
47	3	5	19	31	AUFTRAG	ARBEIT		0		-1	-1
47	3	5	20	28	STIFT	KAPPE	BLEISTIFT	0		490310000000009	8177
47	3	5	21	32	FABRIK	PRODUKTION	INDUSTRIE	0		272270000000019	5481
47	3	5	22	20	RIESE	SCHRITT		0		-1	-1
47	3	5	23	18	BAHNHOF	KIOSK	REISE	0		12572	14541
47	3	5	24	19	SCHULE	HOLZ		0		-1	-1
47	3	5	25	21	BÜNDNIS	PAKT	VERTRAG	0		860539999999991	12136
47	3	5	26	36	STRASSE	TEER	AUTO	0		423489999999991	7996
47	3	5	27	6	GLAUBE	BIBEL		0		-1	-1
47	3	5	28	5	ORCHESTER	KONZERT		0		-1	-1
47	3	5	29	38	FAHRZEUG	KETTE	AUTO	0		2260	3108
47	3	5	30	8	HEFT	NOTE	SCHULE	0		155420000000019	2525
47	3	5	31	17	SCHIFF	DOCK	SEEGANG	0		223989999999991	4005
47	3	5	32	15	TROPEN	AMAZONAS		0		-1	-1
47	3	5	33	9	KAUFHAUS	SCHAUFENSTER	SCHAUFENSTER	1		155670000000019	6994
47	3	5	34	25	SPORT	SCHWEISS	TRAINER	0		167779999999981	2931
47	3	5	35	7	AUFSTAND	REBELLION	REBELLION	1		126220000000019	4810
47	3	5	36	30	HEER	INFANTERIE	INFANTERIE	1		2348.5	4293
47	3	5	37	40	FLOTTE	DECK	SCHIFF	0		1621	2447
47	3	5	38	34	EREIGNIS	FEST	PARTY	0		582810000000009	9469
47	3	5	39	2	GELENK	KEULE	KEULE	1		142160000000009	2387
47	3	5	40	13	GESICHT	MASKE	VERSCHLEIERUNG	0		434370000000019	10352
47	4	6	1	12	ZEUS	HADES	HERA	0		114501000000001	12094
47	4	6	2	8	FLUGZEUG	TOMATENSAFT	PLASTIK	0		165593999999999	19809
47	4	6	3	9	HERD	FEUER	FEUER	1		282779999999981	3436
47	4	6	4	15	GEFÄNGNIS	VERGEHEN	AUSBRUCH	0		213179999999981	3912
47	4	6	5	39	LABOR	PIPETTE	PIPETTE	1		1840.5	3494
47	4	6	6	36	INSEKT	LIBELLE	LIBELLE	1		154289999999991	2918
47	4	6	7	10	TANNE	RINDE	RINDE	1		294860000000009	4231
47	4	6	8	33	LADEN	REKLAME		0		-1	-1
47	4	6	9	11	SCHACH	TURM		0		-1	-1
47	4	6	10	2	WEIN	BLUME	BLÜTE	0		308539999999991	6658
47	4	6	11	16	NACHT	SCHEINWERFER		0		-1	-1
47	4	6	12	20	RINGE	BAUM		0		-1	-1
47	4	6	13	26	KÜCHE	EIMER		0		-1	-1
47	4	6	14	24	SPIELZEUG	PLASTIK	PLASTIK	1		1363	2583
47	4	6	15	31	ORKAN	WIRBEL	WIRBEL	1		880920000000019	20001
47	4	6	16	40	RADIO	STIMME	SENDER	0		368770000000019	6745
47	4	6	17	25	AQUARELL	GALERIE	GEMÄLDE	0		247089999999991	5913
47	4	6	18	23	NÄHEN	KREUZSTICH	SEIDE	0		611339999999991	8025
47	4	6	19	4	WINTER	UNFALL	UNFALL	1		489170000000019	6659
47	4	6	20	21	ARZT	PRAXIS	PRAXIS	1		301220000000019	5747
47	4	6	21	32	SCHMIED	HUFEISEN	AMBOSS	0		6543	11807
47	4	6	22	1	UFER	DAMM	DAMM	1		3447	19937
47	4	6	23	28	BIBLIOTHEK	SIGNATUR	SIGNATUR	1		745539999999991	8827
47	4	6	24	14	HOCHZEIT	ALTAR	EHE	0		846710000000009	9254
47	4	6	25	5	EISENBAHN	SCHIENE	SCHIENE	1		286989999999991	4205
47	4	6	26	27	MUSEUM	ÄGYPTEN	ÄGYPTEN	1		303220000000019	6669
47	4	6	27	38	FISCH	SCHUPPEN		0		-1	-1
47	4	6	28	29	GRILLEN	SOMMER	SOMMER	1		1687.5	2727
47	4	6	29	3	GEBIRGE	EDELWEISS	TAL	0		374139999999991	4577
47	4	6	30	19	THEATER	REIHE	AKTEUR	0		5792	6919
47	4	6	31	35	KÜSTE	DÜNE	WELLE	0		211189999999991	3089
47	4	6	32	17	REVOLVER	KALIBER	KARABINER	0		456739999999991	7159
47	4	6	33	37	STRAUSS	TULPEN	VOGEL	0		899279999999981	20009
47	4	6	34	7	TONNE	REGEN	REGEN	1		327929999999981	4960
47	4	6	35	13	VERORDNUNG	BESCHEID		0		-1	-1
47	4	6	36	30	BUCH	SCHRIFTSTELLER	AUTOR	0		632560000000009	7441
47	4	6	37	18	KAMPF	SIEG	GEFECHT	0		356589999999991	5478
47	4	6	38	34	MUSKEL	SEHNE	SEHNE	1		148939999999991	2376
47	4	6	39	6	DYNAMO	LICHT	FAHRRAD	0		154370000000019	5242
47	4	6	40	22	ENERGIE	ÖL	ÖL	1		197310000000009	2439
47	5	7	1	25	METHODE	VERSUCH	FUNKTION	0		142564000000004	15221
47	5	7	2	26	ANTWORT	BEKENNTNIS	FRAGE	0		108659999999963	2337
47	5	7	3	33	CHARME	HERZ	GÜTE	0		557779999999981	14809
47	5	7	4	5	ZITRONE	ERDBEERE	ERBEERE	1		4252	5466
47	5	7	5	4	WEISE	ART		0		-1	-1
47	5	7	6	18	STANGE	STOSS		0		-1	-1
47	5	7	7	12	WHISKY	DUDELSACK	BECHER	0		418470000000019	7903
47	5	7	8	13	ERFOLG	LEBENSLAUF	LEISTUNG	0		357020000000019	4880
47	5	7	9	23	SCHÄDEL	LEICHE	LEICHER	1		250859999999963	3348
47	5	7	10	19	UMWELT	GEFÄHRDUNG	GEFÄHRDUNG	1		414109999999963	8350
47	5	7	11	32	ZERSTÖRUNG	AUSROTTUNG	INDUSTRIE	0		800770000000019	10226
47	5	7	12	8	FIEBER	ERSCHÖPFUNG	ERSCH	0		521629999999981	20009
47	5	7	13	15	SCHLAMM	HÜRDE	DRECK	0		129599999999627	12576
47	5	7	14	28	ENTFÜHRUNG	AUSBEUTE	GEFANGENSCHAFT	0		797470000000019	16642
47	5	7	15	3	AUSBILDUNG	ZUKUNFT	ERFOLG	0		350040000000037	6809
47	5	7	16	34	EMANZIPATION	GLEICHSTELLUNG	GLEICHBERECHTIGUNG	0		151220000000019	6168
47	5	7	17	2	KAMMER	GEKLAPPER	BESEN	0		146314000000004	16202
47	5	7	18	21	KRANKENWAGEN	NOTFALL	NOTFALL	1		1903	4807
47	5	7	19	11	ÜBERBLICK	STANDPUNKT	METHODE	0		891540000000037	10227
47	5	7	20	40	ARGUMENT	ENTSCHEIDUNG	BELEG	0		248229999999981	3556
47	5	7	21	38	ZAUBERER	ENTHÜLLUNG	WEISE	0		457079999999981	5856
47	5	7	22	17	VERSCHIEDENHEIT	GEGENTEIL	GEGENTEIL	1		566679999999981	7812
47	5	7	23	31	TODESKAMPF	LEBEN	LEBEN	1		3021	8931
47	5	7	24	6	HEKTAR	ZAUN	ZAUN	1		275159999999963	3975
47	5	7	25	24	DOKTOR	KLINIK	KRANKENHAUS	0		257059999999963	4842
47	5	7	26	36	VERMITTLUNG	INTERVIEW	INTERVIEW	1		350259999999963	4815
47	5	7	27	9	STEUER	UNTERSCHLAGUNG	HINTERZIEHUNG	0		382040000000037	11981
47	5	7	28	7	BOTSCHAFTER	NATIONALITÄT	DIPLOMAT	0		230090000000037	4712
47	5	7	29	16	FUSSKNÖCHEL	ARM	ARM	1		2226.5	2732
47	5	7	30	27	LAWINE	FELSBLOCK	SCHLAMM	0		309920000000019	7853
47	5	7	31	14	PROFESSOR	HOCHSCHULE	UNVERSITÄT	0		206729999999981	5858
47	5	7	32	10	EIFERSUCHT	GRUND	LEID	0		660929999999981	11179
47	5	7	33	1	HERZLICHKEIT	GEHÄSSIGKEIT	GÜTE	0		246570000000019	9899
47	5	7	34	35	HAUSSCHUHE	PFEIFE	KAMMER	0		5440.5	6869
47	5	7	35	29	ALGEBRA	FUNKTION	FORMEL	0		140229999999981	6749
47	5	7	36	37	MIKROSKOP	BAKTERIEN	BAKTERIEN	1		1662	3204
47	5	7	37	30	DARBIETUNG	BEOBACHTUNG		0		-1	-1
47	5	7	38	20	TINTE	BLEISTIFT	BLEISTIFT	1		393459999999963	5906
47	5	7	39	22	SCHLEIM	HAFER		0		-1	-1
47	5	7	40	39	ÄRGER	FEINDSELIGKEIT		0		-1	-1
47	6	8	1	36	LEERE	DUMPFHEIT	STILLE	0		3548.5	4861
47	6	8	2	34	ENTSPANNUNG	BEDROHUNG		0		-1	-1
47	6	8	3	28	SCHATTEN	EXISTENZ	EXISTENZ	1		6157	7777
47	6	8	4	33	GETRÄNK	SCHAUM	WISKEY	0		415829999999981	5523
47	6	8	5	12	ABFALL	SCHMUTZ		0		-1	-1
47	6	8	6	20	FLEISCH	RAUBTIER		0		-1	-1
47	6	8	7	40	GESTALTUNG	LANDSCHAFT		0		-1	-1
47	6	8	8	27	ERFAHRUNG	UNWISSENHEIT		0		-1	-1
47	6	8	9	3	GABEL	SOSSE		0		-1	-1
47	6	8	10	4	TRANSPORT	LAGER		0		-1	-1
47	6	8	11	13	BÜSTENHALTER	BUSEN	BUSEN	1		2040	2926
47	6	8	12	6	DICHTER	ZITAT	GEDICHT	0		116870000000019	2188
47	6	8	13	8	FAMILIE	MUTTER	MUTTER	1		120009999999963	2413
47	6	8	14	32	MÜNDIGKEIT	ABHÄNGIGKEIT	UNABHÄNGIGKEIT	0		214570000000019	12695
47	6	8	15	10	IRRTUM	MISSVERSTÄNDNIS	MISSVERSTÄNDNIS	1		2759.5	6904
47	6	8	16	39	RÄUBER	DIEBSTAHL	ÜBERFALL	0		255170000000019	4370
47	6	8	17	17	THEMA	INTERESSE	ÜBERBLICK	0		656159999999963	8773
47	6	8	18	30	STRAND	VERGNÜGEN	WELLE	0		214579999999981	3301
47	6	8	19	1	WOHNUNG	HEIM	KÜCHE	0		5232.5	6037
47	6	8	20	26	ADMIRAL	WAFFENRUHE		0		-1	-1
47	6	8	21	23	ÄRA	ZEITALTER	ZEITALTER	1		216209999999963	3918
47	6	8	22	15	PLAKAT	HAMMER	PARTEI	0		535459999999963	6859
47	6	8	23	2	GELEGENHEIT	LIEBSCHAFT		0		-1	-1
47	6	8	24	35	LEICHTIGKEIT	SCHWERKRAFT		0		-1	-1
47	6	8	25	38	PFEFFER	BUTTER	BUTTER	1		144379999999981	2360
47	6	8	26	25	STIMMUNG	ATMOSPHÄRE	ATMOSPHÄRE	1		170420000000019	5273
47	6	8	27	5	JUNGFRAU	SCHLEIER	SCHLEIER	1		1851	3184
47	6	8	28	24	SOZIALIST	PAROLE	PAROLE	1		301309999999963	13636
47	6	8	29	16	PERSON	SCHADEN		0		-1	-1
47	6	8	30	14	LÜGE	WAHRHEIT	WAHRHEIT	1		219979999999981	3608
47	6	8	31	29	SÄUGLING	WIEGE	BINDUNG	0		147429999999981	2979
47	6	8	32	31	VERWALTUNG	GENEHMIGUNG	BÜROKRATIE	0		771040000000037	10006
47	6	8	33	37	FISCHER	MEER	BOOT	0		363570000000019	6812
47	6	8	34	11	REIZ	REAKTION	REAKTION	1		214140000000037	3269
47	6	8	35	18	BLASE	BAUCH	BAUCH	1		1240.5	1979
47	6	8	36	21	ERMÜDUNG	KREISLAUF	ANSTRENGUNG	0		131385999999996	15130
47	6	8	37	7	FENSTER	BEWOHNER	WAND	0		380979999999981	5418
47	6	8	38	9	BEMÜHUNGEN	ANSTRENGUNG	ANSTREGUNG	1		117489000000004	15478
47	6	8	39	19	LERCHE	FRÖHLICHKEIT	VOGEL	0		162370000000019	2570
47	6	8	40	22	BEGINN	FOLGE	AUFTAKT	0		464820000000019	7177
47	7	9	1	28	GEMÜT	HEITERKEIT	LAUNE	0		162679999999981	2645
47	7	9	2	8	ANHÄNGER	MEISTER	TRANSPORT	0		308609999999963	5349
47	7	9	3	33	ÄHNLICHKEIT	WIEDERHOLUNG	GLEICHHEIT	0		2198.5	8923
47	7	9	4	13	SARG	GRAB	GRAB	1		4106.5	4869
47	7	9	5	25	FINDIGKEIT	EINFALL		0		-1	-1
47	7	9	6	5	KAMERAD	OPFER	FREUNDSCHAFT	0		253720000000019	16906
47	7	9	7	2	GEDULD	KONTROLLE	ANSTRENGUNG	0		222679999999981	6859
47	7	9	8	35	AUFPRALL	FALL	FALL	1		1904.5	2689
47	7	9	9	31	ANREGUNG	BEISPIEL	IDEE	0		1978	3142
47	7	9	10	17	SONATE	KLAVIER	ORCHESTER	0		552929999999981	7638
47	7	9	11	20	KUMMER	TRAURIGKEIT	TRAURIGKEIT	1		249640000000037	5290
47	7	9	12	19	VERBRENNUNG	PROZESSION		0		-1	-1
47	7	9	13	21	ORIENTIERUNG	AUSGANG	KARTE	0		512540000000037	6172
47	7	9	14	38	SEILTÄNZER	SCHWERPUNKT		0		-1	-1
47	7	9	15	36	VERZIERUNG	PALAST		0		-1	-1
47	7	9	16	7	SPRÜHREGEN	FLUSS		0		-1	-1
47	7	9	17	11	GESCHOSS	PFEIL	TREPPE	0		328779999999981	4177
47	7	9	18	34	REGEL	KOMBINATION	ORDNUNG	0		304470000000019	4315
47	7	9	19	32	GLETSCHER	POL	POL	1		284679999999981	5395
47	7	9	20	22	TAKT	HARFE	SONATE	0		428959999999963	5323
47	7	9	21	15	BÜCHEREI	VERLEIH	SIGNATUR	0		107172000000002	11909
47	7	9	22	26	DUFT	GERUCH	GERUCH	1		155720000000019	4215
47	7	9	23	27	STRICK	SCHLINGE	SCHLEIFE	0		537029999999981	6476
47	7	9	24	9	KOCHTOPF	BÜGELEISEN	DECKEL	0		331420000000019	4821
47	7	9	25	3	GITTER	BESCHRÄNKUNG		0		-1	-1
47	7	9	26	24	GANGSTER	VERBRECHEN	VERBRECHEN	1		354259999999963	5330
47	7	9	27	30	ZUGEHÖRIGKEIT	GENERATION	INTEGRATION	0		272409999999963	13579
47	7	9	28	12	HALLE	TURNIER	SPORT	0		341679999999981	4379
47	7	9	29	16	KRANKHEIT	SYMPTOM	ERREGER	0		6752.5	8089
47	7	9	30	29	RHEUMATISMUS	IMMUNITÄT		0		-1	-1
47	7	9	31	23	TOTSCHLAG	BRUTALITÄT	GEWALT	0		3582.5	5478
47	7	9	32	1	INSTANZ	GESETZGEBUNG		0		-1	-1
47	7	9	33	10	VORTRAG	REDNER	DARLEGUNG	0		277729999999981	5447
47	7	9	34	39	ABRECHNUNG	BANKIER		0		-1	-1
47	7	9	35	18	WELLE	FLUT	KÜSTE	0		352879999999981	4711
47	7	9	36	6	BÜRGSCHAFT	VOLLMACHT	SCHULD	0		346059999999963	4393
47	7	9	37	14	VERANSTALTUNG	ÖFFENTLICHKEIT		0		-1	-1
47	7	9	38	37	STUDIUM	WIRTSCHAFT	PRÜFUNG	0		2803	4432
47	7	9	39	4	TÜR	SCHRANK	SCHRANK	1		211770000000019	4727
47	7	9	40	40	GESCHENK	UNDANK		0		-1	-1
47	8	10	1	2	KAMERADSCHAFT	PARTNER	KUMPEL	0		555330000000075	8298
47	8	10	2	34	VERDROSSENHEIT	RESIGNATION	TRAURIGKEIT	0		485030000000075	8664
47	8	10	3	29	ZUSPITZUNG	PUNKT	GIPFEL	0		297719999999925	6853
47	8	10	4	23	SCHNORCHEL	ATLANTIK	OZEAN	0		121113000000007	13229
47	8	10	5	1	PROGNOSE	GEWISSHEIT	SCHÄTZUNG	0		178459999999963	3650
47	8	10	6	33	OPERATION	KOMA		0		-1	-1
47	8	10	7	9	VOLK	GEMEINDE	GESELLSCHAFT	0		322119999999925	4689
47	8	10	8	37	NEUROSE	PSYCHOLOGIE	PSYCHOLOGIE	1		164030000000075	4671
47	8	10	9	4	FAHRT	AUTOBAHN	AUTOBAHN	1		175759999999963	3231
47	8	10	10	36	GESCHLECHT	MANN	MANN	1		139690000000037	2307
47	8	10	11	22	LIEGE	VERANDA	STUHL	0		430630000000075	5140
47	8	10	12	39	ERMORDUNG	GESTÄNDNIS	TOTSCHLAG	0		476169999999925	6454
47	8	10	13	27	MONSTER	MUT		0		-1	-1
47	8	10	14	15	PATIENT	THERAPIE	THERAPIE	1		414590000000037	6228
47	8	10	15	30	PASSION	ORGASMUS	LEIDENSCHAFT	0		318169999999925	6128
47	8	10	16	28	ANKÜNDIGUNG	EXAMEN		0		-1	-1
47	8	10	17	20	SPIRALE	FRUCHTBARKEIT		0		-1	-1
47	8	10	18	11	DIREKTOR	GESCHÄFT	LEITER	0		7901.5	8576
47	8	10	19	12	ZENTIMETER	METER	METER	1		1258	1917
47	8	10	20	25	PARADIES	MENSCH	MENSCH	1		643140000000037	11103
47	8	10	21	31	SAMT	STOFF	STOFF	1		278840000000037	3638
47	8	10	22	26	POLITIKER	ZUVERSICHT		0		-1	-1
47	8	10	23	21	ELITE	VERMÖGEN	REICHTUM	0		398490000000037	18488
47	8	10	24	5	ANZUG	BÖRSE	BÖRSE	1		287180000000075	4241
47	8	10	25	8	UMARMUNG	INTEGRATION	INTEGRATION	1		241769999999925	17473
47	8	10	26	14	ZUSAMMENHANG	VORZEICHEN		0		-1	-1
47	8	10	27	10	MAGEN	RESTAURANT	MAHLZEIT	0		322930000000075	9187
47	8	10	28	6	ABSCHLUSS	PROJEKT		0		-1	-1
47	8	10	29	13	GENAUIGKEIT	AUFMERKSAMKEIT	DETAIL	0		1485	6039
47	8	10	30	18	FASCHIST	IDEOLOGIE		0		-1	-1
47	8	10	31	3	LINIE	BUS		0		-1	-1
47	8	10	32	24	MAKEL	SELBSTBEWUSSTSEIN	GENAUIGKEIT	0		141105999999996	16467
47	8	10	33	40	PEITSCHE	MISSHANDLUNG	DISZIPLIN	0		481109999999963	7522
47	8	10	34	38	REDAKTEUR	KORRESPONDENZ	ZEITUNG	0		4294	5416
47	8	10	35	32	SCHIFFBRUCH	UNGLÜCKSFALL		0		-1	-1
47	8	10	36	7	LOYALITÄT	BRUDER	BRUDER	1		222919999999925	3843
47	8	10	37	35	VERLAUF	ENDUNG	PHASE	0		16661.5	20001
47	8	10	38	19	DROGE	VERHEIMLICHUNG		0		-1	-1
47	8	10	39	16	STRICH	SKIZZE	LINIE	0		782240000000037	8855
47	8	10	40	17	KÄFER	RUINE		0		-1	-1
								99
