## Supplementary material for "Vast amounts of encoded items nullify but do not reverse the effect of sleep on declarative memory": Dataset: PAL_47_2_3.xlsx

### Sheet: Tabelle1
VP_Nr	Block	VersioN	counter	pair_code	cue	correct_answer	answer		accuracy	reactiontime1	reactiontime2
47	1	3	1	10	LEIDENSCHAFT	KUSS	PASSION	0		1789.4	2935
47	1	3	2	18	GEDÄCHTNIS	ELEFANT	TEST	0		2300.4	3594
47	1	3	3	24	RICHTER	GERECHTIGKEIT	GERICHTSHOF	0		3341.4	8194
47	1	3	4	17	GEIST	FLASCHE	SEELE	0		4052	5789
47	1	3	5	2	VULKAN	EXPLOSION	EXPLOSION	1		2890	4600
47	1	3	6	26	BEWEIS	TATSACHE	BELEG	0		1355.9	2218
47	1	3	7	39	GESCHREI	PANIK	PANIK	1		1718.2	2539
47	1	3	8	21	STOLZ	RUHM	ANSTAND	0		3967.6	5773
47	1	3	9	36	JUNGE	MÄDCHEN	MÄDCHEN	1		1450.2	3133
47	1	3	10	34	ERDGESCHOSS	DACHBODEN	DACH	0		3543.9	20001
47	1	3	11	23	ARMUT	ELEND	ELEND	1		139300000000003	4383
47	1	3	12	19	GESUNDHEIT	IMPFUNG	IMPFUNG	1		1880.3	3041
47	1	3	13	31	VERGLEICH	GLEICHNIS	GLEICHNIS	1		1222.5	2686
47	1	3	14	11	APFEL	PFIRSICH	PFIRSICH	1		327360000000001	6019
47	1	3	15	4	STUHL	SESSEL	MÖBEL	0		142689999999999	2715
47	1	3	16	8	MEINEID	EHRENHAFTIGKEIT		0		-1	-1
47	1	3	17	33	AUTO	PRESTIGE	MOTOR	0		3983.3	4955
47	1	3	18	38	DEFINITION	KONZEPT	BEGRIFF	0		2815	6270
47	1	3	19	37	WOLLE	KLEIDUNG	KLEIDUNG	1		1276.8	2373
47	1	3	20	30	TAT	ABSICHT		0		-1	-1
47	1	3	21	27	ALKOHOL	OPIUM	WISKEY	0		195910000000001	3775
47	1	3	22	13	HELDENMUT	TAPFERKEIT	TAPFERKEIT	1		181010000000001	3344
47	1	3	23	5	INDUSTRIE	BRANCHE	FABRIK	0		798160000000001	9207
47	1	3	24	9	ANSICHT	MEINUNG	MEINUNG	1		206439999999999	3189
47	1	3	25	25	ZWIELICHT	UNTERWELT	UNTERGRUND	0		12153.1	20001
47	1	3	26	7	NORM	MORAL	REGEL	0		199539999999999	3098
47	1	3	27	28	SEGEN	SCHÖPFER	GOTT	0		403960000000001	7499
47	1	3	28	40	PLAN	GROSSSTADT	GRO?STADT	1		191529999999999	3808
47	1	3	29	15	PAPIER	BRIEF	ZEITUNG	0		205479999999999	3939
47	1	3	30	16	GEBÄUDE	HOTEL	HOTEL	1		193410000000001	4981
47	1	3	31	32	CHANCE	BEGEGNUNG	GLÜCK	0		112889999999999	2002
47	1	3	32	22	ZEIT	URSPRUNG	URSPRUNG	1		125939999999999	2817
47	1	3	33	3	TÄUSCHUNG	ECHTHEIT		0		580960000000001	8315
47	1	3	34	14	FORDERUNG	GEHALT	BE	0		16015.7	20001
47	1	3	35	12	DAMPF	LOKOMOTIVE	LOKOMOTIVE	1		206170000000001	6547
47	1	3	36	29	PUDDING	SÜSSIGKEITEN	SÜ?SIGKEITEN	1		236189999999999	5416
47	1	3	37	6	BESITZ	ANTEIL	EIGENTUM	0		243960000000001	4966
47	1	3	38	1	GIFT	MORD	MÖRDER	0		137110000000001	2719
47	1	3	39	20	LARVE	RAUPE	RAUPE	1		1260	3632
47	1	3	40	35	PROFIL	Querschnitt	QUERSCHNITT	1		194070000000001	3618
47	2	4	1	29	ANFÜHRER	CHEF	DIKTATOR	0		325860000000009	6220
47	2	4	2	5	MÖNCH	NONNE	NONNE	1		1703	3716
47	2	4	3	8	GLÜCK	ZUFALL	CHANCE	0		157789999999991	2335
47	2	4	4	25	BETTLER	UNGLÜCK	ARMUT	0		108730000000005	1787
47	2	4	5	16	ERFORSCHUNG	PATENT	GEDÄCHTNIS	0		4871.5	8005
47	2	4	6	9	LAUNE	HUMOR	GEMÜT	0		9402.5	10521
47	2	4	7	14	ERGÄNZUNG	ZUSATZ	ZUSATZ	1		192019999999995	2877
47	2	4	8	27	VERRAT	TREUE	KARTELL	0		534230000000005	6408
47	2	4	9	33	BEGABUNG	VERERBUNG	TALENT	0		295289999999991	3900
47	2	4	10	7	HIMMEL	FIRMAMENT	ERLÖSUNG	0		165980000000005	5665
47	2	4	11	3	SALAT	GARTEN	GARTEN	1		1436	2963
47	2	4	12	15	MOOR	SUMPF	SUMPF	1		1020	2299
47	2	4	13	26	DICKICHT	WALD	WALD	1		197030000000005	2669
47	2	4	14	30	MUSIKER	AKKORDEON	MALER	0		103330000000005	2019
47	2	4	15	37	ANGST	SCHLANGE	PANIK	0		297619999999995	5869
47	2	4	16	20	ANDEUTUNG	VERDACHT		0		-1	-1
47	2	4	17	22	ZIMMER	ECKE	HAUS	0		1745	2402
47	2	4	18	21	DIAMANT	GOLD	GOLD	1		116330000000005	2106
47	2	4	19	18	BESESSENHEIT	TEUFEL	TEUFEL	1		126310000000009	2342
47	2	4	20	1	GRUPPE	VERSAMMLUNG	GEMEINSCHAFT	0		338089999999991	5229
47	2	4	21	4	ANGEBOT	MARKT	NACHFRAGE	0		1262	2657
47	2	4	22	19	BETRAG	WECHSEL	GELD	0		170639999999991	5992
47	2	4	23	11	AUFGABE	ERLEDIGUNG	LÖSUNG	0		148410000000009	3409
47	2	4	24	10	ZIEL	RICHTUNG	WILLE	0		237119999999995	3099
47	2	4	25	23	GEDICHT	LIEBE	DICHTER	0		150280000000005	3349
47	2	4	26	34	SCHLEMMER	LECKERBISSEN	LECKERBISSEN	1		409280000000005	6300
47	2	4	27	39	GESCHICHTE	ENTWICKLUNG	ERZÄHLUNG	0		413380000000005	7879
47	2	4	28	38	SAUERSTOFF	LUFT	LUFT	1		138080000000005	3639
47	2	4	29	35	FAHNE	EROBERUNG	EROBERUNG	1		2453	4109
47	2	4	30	13	NAGEL	METALL	EISEN	0		159030000000005	2469
47	2	4	31	17	KLIPPE	ABGRUND	ABGRUND	1		137330000000005	2435
47	2	4	32	36	POLIZIST	WACHE	VERHAFTUNG	0		181289999999991	3453
47	2	4	33	31	MERKMAL	DETAIL	DETAIL	1		245660000000009	3749
47	2	4	34	32	DIENER	HALTUNG	MEISTER	0		271180000000005	3765
47	2	4	35	40	GENUSS	ZIGARRE	LEIDENSCHAFT	0		1814	4133
47	2	4	36	24	LABYRINTH	SUCHE	WEG	0		224960000000009	3293
47	2	4	37	28	GÖTTIN	GEBET	GEBET	1		2055	2996
47	2	4	38	6	STIRN	KINN	KINN	1		122269999999995	2025
47	2	4	39	2	SCHÜLER	DOZENT	DOZENT	1		237560000000009	3283
47	2	4	40	12	THEORIE	AUSNAHME	KONZEPT	0		175169999999995	4765
47	3	5	1	31	AUFTRAG	ARBEIT	FORDERUNG	0		2781.5	4549
47	3	5	2	38	FAHRZEUG	KETTE	AUTO	0		155120000000019	2309
47	3	5	3	20	RIESE	SCHRITT		0		-1	-1
47	3	5	4	3	BRÜCKE	SAN FRANCISCO	FLUSS	0		182360000000009	2912
47	3	5	5	22	NATUR	PFLANZE		0		-1	-1
47	3	5	6	28	STIFT	KAPPE	BLEISTIFT	0		159810000000009	3517
47	3	5	7	11	MÖBEL	LEHNE	STUHL	0		138220000000019	2179
47	3	5	8	2	GELENK	KEULE	KEULE	1		124779999999981	2093
47	3	5	9	16	REISE	KONTINENT	NATUR	0		708660000000009	7937
47	3	5	10	35	GETREIDE	DINKEL	GERSTE	0		134039999999991	2704
47	3	5	11	34	EREIGNIS	FEST	PARTY	0		231170000000019	3197
47	3	5	12	6	GLAUBE	BIBEL		0		-1	-1
47	3	5	13	29	PINSEL	LEINWAND	STIFT	0		176539999999991	3029
47	3	5	14	18	BAHNHOF	KIOSK	ÖFFENTLICHKEIT	0		4443.5	12926
47	3	5	15	15	TROPEN	AMAZONAS	NATUR	0		173339999999991	3656
47	3	5	16	14	ANGABE	ZEUGE	INFORMATION	0		200960000000009	3571
47	3	5	17	9	KAUFHAUS	SCHAUFENSTER	SCHAUFENSTER	1		181929999999981	4457
47	3	5	18	10	INSTRUMENT	OBOE	OBOE	1		1855	2739
47	3	5	19	24	INFEKTION	SCHMERZEN	VIRUS	0		2882.5	9769
47	3	5	20	5	ORCHESTER	KONZERT		0		371760000000009	8083
47	3	5	21	25	SPORT	SCHWEISS	TRAINER	0		129060000000009	2576
47	3	5	22	21	BÜNDNIS	PAKT	GEMEINSCHAFT	0		372870000000019	5809
47	3	5	23	27	SCHAUSPIEL	BÜHNE	BÜHNE	1		156610000000009	2600
47	3	5	24	37	WEBER	KAMM	KAMM	1		223920000000019	3086
47	3	5	25	12	FLOCKEN	SCHNEE	SCHNEE	1		102179999999981	1891
47	3	5	26	36	STRASSE	TEER	BRÜCKE	0		694589999999991	7879
47	3	5	27	30	HEER	INFANTERIE	INFANTERIE	1		209339999999991	3665
47	3	5	28	39	VERLETZUNG	SCHORF	SCHNITT	0		445510000000009	5613
47	3	5	29	17	SCHIFF	DOCK	SEE	0		217729999999981	3127
47	3	5	30	8	HEFT	NOTE	PAPIER	0		383839999999991	4609
47	3	5	31	33	REPTIL	ECHSE	KROKODIL	0		131739999999991	4023
47	3	5	32	26	FAHRRAD	PEDAL	DYNAMO	0		180760000000009	3227
47	3	5	33	40	FLOTTE	DECK	SCHIFF	0		202270000000019	2943
47	3	5	34	32	FABRIK	PRODUKTION	INDUSTRIE	0		184079999999981	3691
47	3	5	35	19	SCHULE	HOLZ	HEFT	0		275389999999991	6553
47	3	5	36	1	KRUG	BIER	GETRÄNK	0		292639999999991	5850
47	3	5	37	13	GESICHT	MASKE		0		-1	-1
47	3	5	38	4	MAUER	BRÜSTUNG	STRASSE	0		332339999999991	4820
47	3	5	39	23	ZÜGEL	WENDE		0		-1	-1
47	3	5	40	7	AUFSTAND	REBELLION	REBELLION	1		197979999999981	4241
47	4	6	1	33	LADEN	REKLAME		0		-1	-1
47	4	6	2	21	ARZT	PRAXIS	PRAXIS	1		125079999999981	6915
47	4	6	3	34	MUSKEL	SEHNE	SEHNE	1		107370000000019	1761
47	4	6	4	17	REVOLVER	KALIBER	KARABINER	0		351329999999981	4792
47	4	6	5	8	FLUGZEUG	TOMATENSAFT	REISE	0		459160000000009	6961
47	4	6	6	37	STRAUSS	TULPEN	VOGEL	0		416089999999991	5102
47	4	6	7	3	GEBIRGE	EDELWEISS	SEE	0		1449.5	2144
47	4	6	8	36	INSEKT	LIBELLE	LIBELLE	1		139789999999991	2424
47	4	6	9	27	MUSEUM	ÄGYPTEN		0		-1	-1
47	4	6	10	32	SCHMIED	HUFEISEN	EISEN	0		1678.5	2432
47	4	6	11	35	KÜSTE	DÜNE	STRAND	0		528779999999981	7853
47	4	6	12	12	ZEUS	HADES	HERA	0		153189999999991	2743
47	4	6	13	25	AQUARELL	GALERIE	WASSER	0		4496	5575
47	4	6	14	1	UFER	DAMM	DAMM	1		3772.5	4501
47	4	6	15	2	WEIN	BLUME	BLÜTE	0		261260000000009	5564
47	4	6	16	30	BUCH	SCHRIFTSTELLER	AUTOR	0		1182	1936
47	4	6	17	10	TANNE	RINDE	FICHTE	0		232260000000009	4058
47	4	6	18	6	DYNAMO	LICHT	FAHRRAD	0		1356.5	2572
47	4	6	19	4	WINTER	UNFALL	UNFALL	1		179970000000019	2770
47	4	6	20	40	RADIO	STIMME	SPRECHER	0		190039999999991	3649
47	4	6	21	13	VERORDNUNG	BESCHEID	FORDERUNG	0		2383	3913
47	4	6	22	22	ENERGIE	ÖL	ÖL	1		2204.5	2571
47	4	6	23	5	EISENBAHN	SCHIENE	BAHNHOF	0		445610000000009	5604
47	4	6	24	11	SCHACH	TURM	SPIEL	0		248329999999981	4914
47	4	6	25	23	NÄHEN	KREUZSTICH		0		-1	-1
47	4	6	26	7	TONNE	REGEN	REGEN	1		145020000000019	2391
47	4	6	27	26	KÜCHE	EIMER	ZIMMER	0		247820000000019	3361
47	4	6	28	29	GRILLEN	SOMMER	SOMMER	1		125670000000019	2046
47	4	6	29	19	THEATER	REIHE	AKTEUR	0		146279999999981	5204
47	4	6	30	16	NACHT	SCHEINWERFER	TAG	0		440279999999981	4989
47	4	6	31	15	GEFÄNGNIS	VERGEHEN	AUSBRUCH	0		159739999999991	3031
47	4	6	32	24	SPIELZEUG	PLASTIK	PLASTIK	1		150620000000019	2801
47	4	6	33	14	HOCHZEIT	ALTAR	ZEREMONIE	0		488410000000009	6897
47	4	6	34	20	RINGE	BAUM	HOCHZEIT	0		271239999999991	3850
47	4	6	35	38	FISCH	SCHUPPEN		0		-1	-1
47	4	6	36	28	BIBLIOTHEK	SIGNATUR	SIGNATUR	1		148839999999991	2856
47	4	6	37	39	LABOR	PIPETTE	PIPETTE	1		188220000000019	3541
47	4	6	38	31	ORKAN	WIRBEL	WIND	0		155110000000009	2459
47	4	6	39	18	KAMPF	SIEG	SCHLACHT	0		207339999999991	4069
47	4	6	40	9	HERD	FEUER	FEUER	1		1840	2609
47	5	7	1	5	ZITRONE	ERDBEERE	ERDBEERE	1		237090000000037	4280
47	5	7	2	19	UMWELT	GEFÄHRDUNG	BESCHÄDIGUNG	0		123629999999981	9103
47	5	7	3	11	ÜBERBLICK	STANDPUNKT	VORBEREITUNG	0		617570000000019	13886
47	5	7	4	26	ANTWORT	BEKENNTNIS	FRAGE	0		117979999999981	2339
47	5	7	5	30	DARBIETUNG	BEOBACHTUNG		0		-1	-1
47	5	7	6	2	KAMMER	GEKLAPPER		0		-1	-1
47	5	7	7	14	PROFESSOR	HOCHSCHULE		0		802659999999963	11554
47	5	7	8	9	STEUER	UNTERSCHLAGUNG	HINTERZIEHUNG	0		214329999999981	4168
47	5	7	9	28	ENTFÜHRUNG	AUSBEUTE	GEFANGENSCHAFT	0		444329999999981	6221
47	5	7	10	35	HAUSSCHUHE	PFEIFE	TÜR	0		4093	4889
47	5	7	11	23	SCHÄDEL	LEICHE		0		-1	-1
47	5	7	12	18	STANGE	STOSS		0		-1	-1
47	5	7	13	39	ÄRGER	FEINDSELIGKEIT		0		-1	-1
47	5	7	14	20	TINTE	BLEISTIFT	BLEISTIFT	1		1218	3350
47	5	7	15	4	WEISE	ART		0		-1	-1
47	5	7	16	10	EIFERSUCHT	GRUND	NEID	0		2082.5	2670
47	5	7	17	27	LAWINE	FELSBLOCK	SCHLAMM	0		239009999999963	3688
47	5	7	18	22	SCHLEIM	HAFER		0		-1	-1
47	5	7	19	3	AUSBILDUNG	ZUKUNFT	ZUKUNFT	1		194940000000037	6876
47	5	7	20	40	ARGUMENT	ENTSCHEIDUNG	BELEG	0		1556.5	2979
47	5	7	21	6	HEKTAR	ZAUN	ZAUN	1		139140000000037	2711
47	5	7	22	29	ALGEBRA	FUNKTION	FORMEL	0		209079999999981	3120
47	5	7	23	15	SCHLAMM	HÜRDE	LAWINE	0		171990000000037	3797
47	5	7	24	31	TODESKAMPF	LEBEN	LEBEN	1		1094.5	1872
47	5	7	25	32	ZERSTÖRUNG	AUSROTTUNG	UMWELT	0		173059999999963	2931
47	5	7	26	8	FIEBER	ERSCHÖPFUNG	KRANKHEIT	0		224409999999963	5977
47	5	7	27	1	HERZLICHKEIT	GEHÄSSIGKEIT	WÄRME	0		259079999999981	13360
47	5	7	28	34	EMANZIPATION	GLEICHSTELLUNG	GLEICHBERECHTIGUNG	0		1435	6217
47	5	7	29	33	CHARME	HERZ	HERZLICHKEIT	0		3768.5	11291
47	5	7	30	7	BOTSCHAFTER	NATIONALITÄT	DIPLOMATIE	0		180809999999963	3645
47	5	7	31	16	FUSSKNÖCHEL	ARM	ARM	1		167409999999963	2943
47	5	7	32	38	ZAUBERER	ENTHÜLLUNG	WEISE	0		159809999999963	2190
47	5	7	33	24	DOKTOR	KLINIK	KRANKENHAUS	0		182820000000019	3845
47	5	7	34	13	ERFOLG	LEBENSLAUF	LEISTUNG	0		345229999999981	5238
47	5	7	35	25	METHODE	VERSUCH	ÜBERBLICK	0		239240000000037	4869
47	5	7	36	21	KRANKENWAGEN	NOTFALL	NOTFALL	1		124659999999963	2447
47	5	7	37	17	VERSCHIEDENHEIT	GEGENTEIL	GEGENTEIL	1		259190000000037	3991
47	5	7	38	36	VERMITTLUNG	INTERVIEW	INTERVIEW	1		148809999999963	2842
47	5	7	39	37	MIKROSKOP	BAKTERIEN	BAKTERIEN	1		135370000000019	3584
47	5	7	40	12	WHISKY	DUDELSACK	ALKOHOL	0		217509999999963	3887
47	6	8	1	7	FENSTER	BEWOHNER	WAND	0		204940000000037	2747
47	6	8	2	29	SÄUGLING	WIEGE	BINDUNG	0		103420000000019	1969
47	6	8	3	39	RÄUBER	DIEBSTAHL	ÜBERFALL	0		267129999999981	3941
47	6	8	4	25	STIMMUNG	ATMOSPHÄRE	ATMOSPHÄRE	1		122720000000019	3888
47	6	8	5	27	ERFAHRUNG	UNWISSENHEIT		0		-1	-1
47	6	8	6	2	GELEGENHEIT	LIEBSCHAFT	CHANCE	0		202209999999963	3240
47	6	8	7	36	LEERE	DUMPFHEIT	EINSAMKEIT	0		202820000000019	4368
47	6	8	8	30	STRAND	VERGNÜGEN	DÜNE	0		2549	3420
47	6	8	9	28	SCHATTEN	EXISTENZ	EXTISTENZ	1		198070000000019	3908
47	6	8	10	10	IRRTUM	MISSVERSTÄNDNIS	MISSVERSTÄNDNIS	1		167340000000037	4283
47	6	8	11	31	VERWALTUNG	GENEHMIGUNG	INSTITUTION	0		835720000000019	9925
47	6	8	12	17	THEMA	INTERESSE	ÜBERBLICK	0		3050	4766
47	6	8	13	3	GABEL	SOSSE		0		-1	-1
47	6	8	14	33	GETRÄNK	SCHAUM	WASSER	0		240359999999963	3576
47	6	8	15	34	ENTSPANNUNG	BEDROHUNG		0		-1	-1
47	6	8	16	20	FLEISCH	RAUBTIER	SCHWEIN	0		608890000000037	7396
47	6	8	17	32	MÜNDIGKEIT	ABHÄNGIGKEIT	UNABHÄNGIGKEIT	0		318870000000019	9189
47	6	8	18	14	LÜGE	WAHRHEIT	WAHRHEIT	1		244370000000019	3474
47	6	8	19	12	ABFALL	SCHMUTZ		0		-1	-1
47	6	8	20	23	ÄRA	ZEITALTER	ZEITALTER	1		155670000000019	2911
47	6	8	21	35	LEICHTIGKEIT	SCHWERKRAFT	LEISTUNG	0		5618.5	7473
47	6	8	22	19	LERCHE	FRÖHLICHKEIT	VOGEL	0		147790000000037	2297
47	6	8	23	26	ADMIRAL	WAFFENRUHE		0		-1	-1
47	6	8	24	40	GESTALTUNG	LANDSCHAFT		0		-1	-1
47	6	8	25	6	DICHTER	ZITAT	GEDICHT	0		1076	2130
47	6	8	26	13	BÜSTENHALTER	BUSEN	BUSEN	1		131679999999981	2177
47	6	8	27	4	TRANSPORT	LAGER	FAHRZEUG	0		7530	14602
47	6	8	28	16	PERSON	SCHADEN	GESICHT	0		337020000000019	4806
47	6	8	29	21	ERMÜDUNG	KREISLAUF	FIEBER	0		399340000000037	4829
47	6	8	30	24	SOZIALIST	PAROLE	PAROLE	1		220479999999981	3988
47	6	8	31	5	JUNGFRAU	SCHLEIER	SCHLEIER	1		2252	4462
47	6	8	32	1	WOHNUNG	HEIM	FENSTER	0		3947	5507
47	6	8	33	9	BEMÜHUNGEN	ANSTRENGUNG	ANSTRENGUNG	1		358070000000019	6010
47	6	8	34	22	BEGINN	FOLGE	AUFTAKT	0		398029999999981	6971
47	6	8	35	15	PLAKAT	HAMMER	WAHL	0		274140000000037	5578
47	6	8	36	8	FAMILIE	MUTTER	VATER	0		385029999999981	4619
47	6	8	37	11	REIZ	REAKTION	REAKTION	1		122140000000037	3410
47	6	8	38	38	PFEFFER	BUTTER	BUTTER	1		146270000000019	2460
47	6	8	39	37	FISCHER	MEER	BOOT	0		212970000000019	5720
47	6	8	40	18	BLASE	BAUCH	BAUCH	1		226809999999963	3378
47	7	9	1	17	SONATE	KLAVIER	ORCHESTER	0		335929999999981	6024
47	7	9	2	40	GESCHENK	UNDANK		0		-1	-1
47	7	9	3	5	KAMERAD	OPFER	FREUND	0		276720000000019	7712
47	7	9	4	8	ANHÄNGER	MEISTER		0		103509000000004	15833
47	7	9	5	31	ANREGUNG	BEISPIEL	IDEE	0		163520000000019	2352
47	7	9	6	37	STUDIUM	WIRTSCHAFT	PRÜFUNG	0		166379999999981	5317
47	7	9	7	38	SEILTÄNZER	SCHWERPUNKT		0		672720000000019	14377
47	7	9	8	34	REGEL	KOMBINATION	NORM	0		457659999999963	7256
47	7	9	9	1	INSTANZ	GESETZGEBUNG	BEHÖRDE	0		308890000000037	5503
47	7	9	10	35	AUFPRALL	FALL	FALL	1		118309999999963	1986
47	7	9	11	36	VERZIERUNG	PALAST	GESCHENK	0		155890000000037	3046
47	7	9	12	12	HALLE	TURNIER	HAUS	0		249720000000019	6567
47	7	9	13	14	VERANSTALTUNG	ÖFFENTLICHKEIT	ÖFFENTLICHKEIT	1		341159999999963	5303
47	7	9	14	24	GANGSTER	VERBRECHEN	KARTELL	0		1989.5	3285
47	7	9	15	13	SARG	GRAB	GRAB	1		130070000000019	2052
47	7	9	16	32	GLETSCHER	POL	POL	1		4110	4855
47	7	9	17	10	VORTRAG	REDNER	DARBIETUNG	0		225579999999981	3937
47	7	9	18	29	RHEUMATISMUS	IMMUNITÄT		0		-1	-1
47	7	9	19	6	BÜRGSCHAFT	VOLLMACHT	SCHULD	0		217029999999981	3160
47	7	9	20	19	VERBRENNUNG	PROZESSION	FLAMME	0		2173	4118
47	7	9	21	16	KRANKHEIT	SYMPTOM	ERREGER	0		154990000000037	9488
47	7	9	22	2	GEDULD	KONTROLLE	ANSTRENGUNG	0		2720	4606
47	7	9	23	22	TAKT	HARFE	HARFE	1		210920000000019	3868
47	7	9	24	25	FINDIGKEIT	EINFALL		0		-1	-1
47	7	9	25	28	GEMÜT	HEITERKEIT	LAUNE	0		125090000000037	2526
47	7	9	26	21	ORIENTIERUNG	AUSGANG		0		468709999999963	14297
47	7	9	27	11	GESCHOSS	PFEIL		0		-1	-1
47	7	9	28	20	KUMMER	TRAURIGKEIT	TRAURIGKEIT	1		238979999999981	4879
47	7	9	29	4	TÜR	SCHRANK	KLEIDERSCHRANK	0		458470000000019	7642
47	7	9	30	30	ZUGEHÖRIGKEIT	GENERATION	INTEGRATION	0		143490000000037	4142
47	7	9	31	23	TOTSCHLAG	BRUTALITÄT	VERB	0		6175.5	20001
47	7	9	32	39	ABRECHNUNG	BANKIER	BANKIER	1		474340000000037	13077
47	7	9	33	33	ÄHNLICHKEIT	WIEDERHOLUNG	GLEICHHEIT	0		310009999999963	5989
47	7	9	34	9	KOCHTOPF	BÜGELEISEN		0		-1	-1
47	7	9	35	27	STRICK	SCHLINGE	SEILTÄNZER	0		253290000000037	4849
47	7	9	36	26	DUFT	GERUCH	GERUCH	1		326240000000037	5118
47	7	9	37	7	SPRÜHREGEN	FLUSS	STURM	0		361190000000037	8335
47	7	9	38	15	BÜCHEREI	VERLEIH	SIGNATUR	0		149009999999963	3071
47	7	9	39	18	WELLE	FLUT	KÜSTE	0		185520000000019	3170
47	7	9	40	3	GITTER	BESCHRÄNKUNG		0		-1	-1
47	8	10	1	22	LIEGE	VERANDA	HÄNGEMATTE	0		738159999999963	11428
47	8	10	2	16	STRICH	SKIZZE	SKIZZE	1		740940000000037	8770
47	8	10	3	18	FASCHIST	IDEOLOGIE		0		-1	-1
47	8	10	4	5	ANZUG	BÖRSE	BÖRSE	1		179330000000075	2738
47	8	10	5	2	KAMERADSCHAFT	PARTNER	KUMPEL	0		1623	3763
47	8	10	6	35	VERLAUF	ENDUNG		0		-1	-1
47	8	10	7	7	LOYALITÄT	BRUDER	BRUDER	1		215740000000037	3106
47	8	10	8	26	POLITIKER	ZUVERSICHT		0		-1	-1
47	8	10	9	9	VOLK	GEMEINDE	GEMEINSCHAFT	0		388069999999925	5916
47	8	10	10	39	ERMORDUNG	GESTÄNDNIS	TOTSCHLAG	0		2390	4135
47	8	10	11	4	FAHRT	AUTOBAHN	REISE	0		687319999999925	7761
47	8	10	12	27	MONSTER	MUT		0		-1	-1
47	8	10	13	38	REDAKTEUR	KORRESPONDENZ	ZEITUNG	0		2753	3878
47	8	10	14	40	PEITSCHE	MISSHANDLUNG	HÄRTE	0		488940000000037	6052
47	8	10	15	28	ANKÜNDIGUNG	EXAMEN		0		-1	-1
47	8	10	16	21	ELITE	VERMÖGEN	REICH	0		230509999999963	3112
47	8	10	17	37	NEUROSE	PSYCHOLOGIE	PSYCHOLOGIE	1		153359999999963	3296
47	8	10	18	33	OPERATION	KOMA	KRANKENAUS	0		300890000000037	7023
47	8	10	19	10	MAGEN	RESTAURANT		0		-1	-1
47	8	10	20	1	PROGNOSE	GEWISSHEIT	SCHÄTZUNG	0		2080.5	4952
47	8	10	21	36	GESCHLECHT	MANN	MANN	1		115559999999963	1919
47	8	10	22	11	DIREKTOR	GESCHÄFT	LEITER	0		121090000000037	2301
47	8	10	23	15	PATIENT	THERAPIE	THERAPIE	1		157090000000037	2805
47	8	10	24	19	DROGE	VERHEIMLICHUNG		0		439040000000037	16890
47	8	10	25	6	ABSCHLUSS	PROJEKT		0		-1	-1
47	8	10	26	23	SCHNORCHEL	ATLANTIK	SEE	0		347669999999925	4296
47	8	10	27	34	VERDROSSENHEIT	RESIGNATION	KUMMER	0		262890000000037	3827
47	8	10	28	31	SAMT	STOFF	SEIDE	0		120909999999963	2692
47	8	10	29	8	UMARMUNG	INTEGRATION	INTEGRATION	1		2280	4445
47	8	10	30	30	PASSION	ORGASMUS	LEIDENSCHAFT	0		427080000000075	7679
47	8	10	31	14	ZUSAMMENHANG	VORZEICHEN		0		-1	-1
47	8	10	32	17	KÄFER	RUINE		0		-1	-1
47	8	10	33	12	ZENTIMETER	METER	METER	1		197509999999963	2795
47	8	10	34	25	PARADIES	MENSCH	MENSCH	1		397219999999925	5348
47	8	10	35	29	ZUSPITZUNG	PUNKT	GIPFEL	0		374519999999925	10024
47	8	10	36	3	LINIE	BUS	STIFT	0		112614000000004	12584
47	8	10	37	20	SPIRALE	FRUCHTBARKEIT		0		500080000000075	7799
47	8	10	38	24	MAKEL	SELBSTBEWUSSTSEIN	FEHLER	0		401480000000075	5321
47	8	10	39	32	SCHIFFBRUCH	UNGLÜCKSFALL		0		-1	-1
47	8	10	40	13	GENAUIGKEIT	AUFMERKSAMKEIT	FINDIGKEIT	0		376290000000037	5129
								91
