## Supplementary material for "Vast amounts of encoded items nullify but do not reverse the effect of sleep on declarative memory": Dataset: PAL_48_1_2.xlsx

### Sheet: Tabelle1
VP_Nr	Block	VersioN	counter	pair_code	cue	correct_answer	answer		accuracy	reactiontime1	reactiontime2
48	1	10	1	3	LINIE	BUS	STRICH	0		6220.8	7929
48	1	10	2	7	LOYALITÄT	BRUDER	FREUNDLICHKEIT	0		9250.8	13229
48	1	10	3	25	PARADIES	MENSCH	INSEL	0		13740.8	14929
48	1	10	4	26	POLITIKER	ZUVERSICHT	VERTRETER	0		493860000000001	6569
48	1	10	5	13	GENAUIGKEIT	AUFMERKSAMKEIT	WAHRHEIT	0		15336.8	17200
48	1	10	6	22	LIEGE	VERANDA	URLAUB	0		11142.2	12568
48	1	10	7	9	VOLK	GEMEINDE	GEMEINDE	1		8766.8	11070
48	1	10	8	39	ERMORDUNG	GESTÄNDNIS	STRAFTAT	0		970379999999999	12050
48	1	10	9	27	MONSTER	MUT	MUT	1		262879999999999	3260
48	1	10	10	35	VERLAUF	ENDUNG	ABLAUF	0		17407.8	19439
48	1	10	11	16	STRICH	SKIZZE	STOSS	0		707979999999999	8391
48	1	10	12	37	NEUROSE	PSYCHOLOGIE	PSYCHATRIE	0		400770000000001	11367
48	1	10	13	38	REDAKTEUR	KORRESPONDENZ	ZEITSCHRIFT	0		568779999999999	13308
48	1	10	14	20	SPIRALE	FRUCHTBARKEIT	FRUCHTBARKEIT	1		926679999999999	12669
48	1	10	15	12	ZENTIMETER	METER	METER	1		140479999999999	2332
48	1	10	16	18	FASCHIST	IDEOLOGIE	PAROLE	0		16047.8	17546
48	1	10	17	11	DIREKTOR	GESCHÄFT	HOCHSCHULE	0		11270.9	13548
48	1	10	18	10	MAGEN	RESTAURANT	ESSEN	0		788429999999999	9127
48	1	10	19	4	FAHRT	AUTOBAHN	FAHRZEUG	0		10607.8	12162
48	1	10	20	15	PATIENT	THERAPIE	KLINIK	0		398079999999999	6399
48	1	10	21	40	PEITSCHE	MISSHANDLUNG	ZUCHT	0		734970000000001	8196
48	1	10	22	31	SAMT	STOFF	STOFF	1		927979999999999	10423
48	1	10	23	36	GESCHLECHT	MANN	MÄNNLICH	0		147179999999999	8508
48	1	10	24	24	MAKEL	SELBSTBEWUSSTSEIN	SELBSTBEWUSSTSEIN	1		10834.7	18601
48	1	10	25	14	ZUSAMMENHANG	VORZEICHEN		0		-1	-1
48	1	10	26	28	ANKÜNDIGUNG	EXAMEN		0		-1	-1
48	1	10	27	5	ANZUG	BÖRSE	BANK	0		12220.7	13974
48	1	10	28	30	PASSION	ORGASMUS	ORGASMUS	1		328779999999999	6695
48	1	10	29	17	KÄFER	RUINE	BAUM	0		912790000000002	11639
48	1	10	30	1	PROGNOSE	GEWISSHEIT	GEWISSHEIT	1		952790000000002	16047
48	1	10	31	8	UMARMUNG	INTEGRATION	INTEGRATION	1		703990000000002	10041
48	1	10	32	19	DROGE	VERHEIMLICHUNG	ALKOHOL	0		12366.9	20001
48	1	10	33	21	ELITE	VERMÖGEN	ERFOLG	0		12397.5	20001
48	1	10	34	34	VERDROSSENHEIT	RESIGNATION		0		-1	-1
48	1	10	35	32	SCHIFFBRUCH	UNGLÜCKSFALL	UNGLÜCK	0		226590000000002	16129
48	1	10	36	6	ABSCHLUSS	PROJEKT	ERFOLG	0		12711.9	15049
48	1	10	37	29	ZUSPITZUNG	PUNKT	ÜBERTREIBUNG	0		15963.7	19229
48	1	10	38	33	OPERATION	KOMA	KLINIK	0		586369999999995	7527
48	1	10	39	2	KAMERADSCHAFT	PARTNER	PARTNER	1		824780000000005	12351
48	1	10	40	23	SCHNORCHEL	ATLANTIK		0		-1	-1
48	2	11	1	32	KRAMPF	BEIN	BEIN	1		204289999999991	3099
48	2	11	2	9	WAHL	GREMIUM	GEWISSHEIT	0		618980000000005	9968
48	2	11	3	23	KATEGORIE	GÜLTIGKEIT	ANZAHL	0		882130000000005	12631
48	2	11	4	22	KARTE	HINDERNIS	POST	0		6199	9548
48	2	11	5	19	BEGNADIGUNG	DROHUNG	BAHRMHERZIGKEIT	0		332080000000005	9337
48	2	11	6	3	COMPUTER	ZEITVERTREIB	INFORMATIK	0		395630000000005	6079
48	2	11	7	27	DOLCH	STICH	STOSS	0		352789999999991	4888
48	2	11	8	29	BUDE	KÜHLSCHRANK	ZIMMER	0		7912	12168
48	2	11	9	33	STURZ	REGIERUNG		0		-1	-1
48	2	11	10	35	BEHANDLUNG	MANDEL	KLINIK	0		458999999999069	11070
48	2	11	11	26	HAND	GESTE		0		-1	-1
48	2	11	12	16	TRAKTOR	LENKSTANGE	LENKSTANGE	1		465710000000009	7027
48	2	11	13	34	SYMBOL	WAPPEN	ZEICHEN	0		657239999999991	9226
48	2	11	14	5	INSTITUTION	ABTEILUNG	AMT	0		947189999999991	10195
48	2	11	15	25	PHILOSOPHIE	SINN	SINN	1		9580	15171
48	2	11	16	30	STRATEGIE	NÄHERUNG	PROZESS	0		111198999999999	13688
48	2	11	17	4	MEDAILLE	WETTBEWERB	SIEG	0		4176	6736
48	2	11	18	1	SCHALTER	FLUGHAFEN	FLUG	0		8384	11568
48	2	11	19	15	ATTRAKTION	WELTWUNDER	BELUSTIGUNG	0		111118999999999	13920
48	2	11	20	17	HANDSCHRIFT	BUCHSTABE		0		-1	-1
48	2	11	21	24	AUSSCHAU	GIPFEL	AUSSICHT	0		754169999999995	9192
48	2	11	22	31	KOPPEL	STIER	STIER	1		389589999999991	4839
48	2	11	23	7	BODEN	FUND	FALL	0		734389999999991	13024
48	2	11	24	37	HIRTE	SCHAF	SCHAAF	1		1744	6176
48	2	11	25	40	WIND	ELEMENT	STURM	0		13960	15565
48	2	11	26	11	SCHEIDUNG	INSTABILITÄT	EHEBRUCH	0		279989999999991	5546
48	2	11	27	8	REKORD	ARBEITSLOSIGKEIT	MASSSTAB	0		6936	9664
48	2	11	28	6	AMATEUR	HOBBY	HOBBY	1		2280	3472
48	2	11	29	10	ZULASSUNG	NACHWEIS	RECHT	0		14688	16032
48	2	11	30	36	WALZER	GALA	TANZ	0		381560000000009	5272
48	2	11	31	21	GANS	ENTE	ENTE	1		1960	2632
48	2	11	32	28	VERSEUCHUNG	RATTE	GIFT	0		932480000000005	10043
48	2	11	33	20	VATERUNSER	RELIGION	RELIGION	1		2116	4180
48	2	11	34	13	FEHLTRITT	VERANTWORTUNG		0		-1	-1
48	2	11	35	18	TREIBSTOFF	KILOMETER	ÖL	0		392019999999995	6869
48	2	11	36	2	UNTAUGLICHKEIT	FAHRER		0		-1	-1
48	2	11	37	14	LEISTUNG	PROVISION	ERFOLG	0		10976	15832
48	2	11	38	38	WEG	WILLE	ZIEL	0		3792	4632
48	2	11	39	12	ATOM	MOLEKÜL	MOLEKÜL	1		155839999999991	4872
48	2	11	40	39	GEWINNUNG	WERBER	SIEG	0		4216	5376
48	3	12	1	16	FREUNDIN	ZÄRTLICHKEIT	PARTNER	0		624310000000009	9318
48	3	12	2	32	KOORDINATION	HANDHABUNG	ORIENTIERUNG	0		237210000000009	8500
48	3	12	3	28	UNSTERBLICHKEIT	AUFERSTEHUNG	AUFERSTEHUNG	1		5803	17319
48	3	12	4	9	ADER	GESTEIN	BLUT	0		727210000000009	9344
48	3	12	5	37	INVESTITION	KONZERN	WERT	0		12866	13999
48	3	12	6	7	HIRN	STUDIE	GEDÄCHTNIS	0		122961000000001	15735
48	3	12	7	25	BESTATTUNG	SELBSTMORD	GRAB	0		175601000000001	18872
48	3	12	8	27	BEEINFLUSSUNG	VERMARKTUNG		0		-1	-1
48	3	12	9	19	BAHNSTEIG	ANPASSUNG	ZUSTIEG	0		518410000000009	9344
48	3	12	10	8	KARTELL	KONSENS		0		-1	-1
48	3	12	11	26	EVOLUTION	ERWEITERUNG	FORTSCHRITT	0		323560000000009	7662
48	3	12	12	2	GENIE	MATHEMATIK		0		-1	-1
48	3	12	13	12	HÖLLE	MYTHOS	TEUFEL	0		175910000000009	6319
48	3	12	14	13	STAAT	UNTERSTÜTZUNG	GEMEINSCHAFT	0		127426000000001	15479
48	3	12	15	40	KERZE	DOCHT	DOCHT	1		505510000000009	7663
48	3	12	16	31	REICH	PROFIT	WERT	0		646579999999981	8255
48	3	12	17	1	EMPFINDUNG	GELASSENHEIT	GEFÜHL	0		6007	8111
48	3	12	18	17	BEGRÜNDER	PRÄSIDENT	SCHÖPFER	0		5764	7889
48	3	12	19	15	VERHAFTUNG	KLINGE	STRAFTAT	0		7086	11670
48	3	12	20	6	SCHLACHTUNG	SCHWEIN	SCHWEIN	1		279120000000019	4263
48	3	12	21	10	ZAUBERKÜNSTLER	TRICK	TRICK	1		1950	3368
48	3	12	22	20	HORN	WARNUNG	SIGNAL	0		671920000000019	8079
48	3	12	23	29	MOTOR	INDUSTRIALISIERUNG	ÖL	0		650310000000009	9999
48	3	12	24	4	KLOSTER	EINSCHRÄNKUNG	BIBEL	0		858320000000019	9599
48	3	12	25	30	DORF	ISOLATION	GEMEINDE	0		135910000000009	3063
48	3	12	26	22	PARTEI	ABSTIMMUNG	ANTEIL	0		8839	10927
48	3	12	27	5	BINDUNG	BABY	EHESCHLUSS	0		825420000000019	10257
48	3	12	28	11	PROGRAMM	KINO	LISTE	0		150932000000002	16261
48	3	12	29	23	JUGEND	SCHWIMMBAD	GESETZ	0		172182000000002	18672
48	3	12	30	36	EINSPARUNG	RECHNUNG	SANKTION	0		270310000000009	4199
48	3	12	31	39	ORDNUNG	ZUCHT	CHAOS	0		290310000000009	5447
48	3	12	32	18	PARTY	THEKE	FEIER	0		220710000000009	4383
48	3	12	33	33	ERÖFFNUNG	GRÜNDUNG	GRÜNDUNG	1		627829999999981	8007
48	3	12	34	21	LIKÖR	SEKT		0		-1	-1
48	3	12	35	38	ABEND	MORGEN	MORGEN	1		165510000000009	2863
48	3	12	36	14	SCHLAFWANDELN	UNWIRKLICHKEIT	UNWIRKLICHKEIT	1		819560000000009	15175
48	3	12	37	3	BEIFALL	APPLAUS	APPLAUS	1		1943	3543
48	3	12	38	35	NOTLAGE	DILEMMA	NOTFALL	0		118871000000001	13577
48	3	12	39	34	BLEI	STAHL	METALL	0		223720000000019	3773
48	3	12	40	24	ALARM	ÜBUNG	SIRENE	0		9870.5	15695
48	4	13	1	9	STALL	KUH	KUH	1		614760000000009	7119
48	4	13	2	20	ZAHL	PHYSIK	WERT	0		873529999999981	9735
48	4	13	3	2	PARK	VEGETATION		0		-1	-1
48	4	13	4	25	GERICHTSHOF	UNWAHRHEIT	RICHTER	0		431110000000009	5447
48	4	13	5	28	NACHRICHT	GEBURTSTAG	ANKÜNDIGUNG	0		955929999999981	11647
48	4	13	6	22	WIEDERHERSTELLUNG	VERSCHLECHTERUNG	ÄHNLICHKEIT	0		115032999999998	13569
48	4	13	7	32	KLEIDERSCHRANK	HANDSCHUH		0		-1	-1
48	4	13	8	15	VERBRÜDERUNG	ENTSCHULDIGUNG	BUND	0		458529999999981	5309
48	4	13	9	35	ZUCKER	SPEISE	SÜSSIGKEITEN	0		2411	8579
48	4	13	10	37	FLAMME	LEUCHTE	LICHT	0		784639999999991	14829
48	4	13	11	34	FRAU	BLUSE	MANN	0		493720000000019	5849
48	4	13	12	1	WAHNSINN	ANSTALT	UNGLAUBLICH	0		323929999999981	5599
48	4	13	13	11	DOKUMENT	BESCHEINIGUNG		0		-1	-1
48	4	13	14	7	KRANZ	NEST	NEST	1		211120000000019	2911
48	4	13	15	38	SUBMISSION	ERNIEDRIGUNG	UNTERTREIBUNG	0		890920000000019	14247
48	4	13	16	16	TRAINING	PULS	ERFOLG	0		115752000000002	13071
48	4	13	17	30	HASS	GEFECHT	FREUNDLICHKEIT	0		113192999999998	15815
48	4	13	18	12	TRAINER	STIL	SCHEIN	0		116071000000001	12871
48	4	13	19	40	REGENSCHIRM	BEDARF	BEDARF	1		102712999999998	14287
48	4	13	20	17	WAFFE	KRIEG	STREIT	0		604729999999981	7087
48	4	13	21	24	ENTSCHLOSSENHEIT	DURCHSETZUNG	GEWISSHEIT	0		869889999999991	17623
48	4	13	22	18	BEWERTUNG	KELLNERIN		0		-1	-1
48	4	13	23	36	KLEINIGKEIT	WAAGE		0		-1	-1
48	4	13	24	19	INSEL	URLAUBER	URLAUBER	1		180710000000009	3135
48	4	13	25	4	SPRECHER	AUFRUF	REDNER	0		221529999999981	3415
48	4	13	26	21	REVOLUTION	WIDERSTAND	FORTSCHRITT	0		500639999999991	7503
48	4	13	27	27	SUBSTANZ	SEELE	MATERIAL	0		796710000000009	11263
48	4	13	28	23	STREIK	KONFLIKT	PROTEST	0		625529999999981	8175
48	4	13	29	31	TEICH	ÜBERSCHWEMMUNG		0		118038999999999	20001
48	4	13	30	8	BEWUNDERUNG	SCHÖNHEIT	SCHÖNHEIT	1		964529999999981	11693
48	4	13	31	13	ZAHLUNG	QUITTUNG	RECHNUNG	0		524729999999981	6759
48	4	13	32	6	BEGEISTERUNG	GEFÜHL		0		-1	-1
48	4	13	33	26	KUNSTWERK	AUFMACHUNG	ART	0		681260000000009	7669
48	4	13	34	3	OZEAN	KRABBE	FLUT	0		16670	17720
48	4	13	35	14	MUSIK	OPER	AKKORDION	0		576989999999991	11094
48	4	13	36	5	AUFTAKT	SPIEL	STÜCK	0		788729999999981	9655
48	4	13	37	39	FREILASSUNG	AUFENTHALT	ENTLASSUNG	0		161752999999998	18935
48	4	13	38	33	SENDER	NOTIZ	SPRECHER	0		367129999999981	4887
48	4	13	39	29	KONJUNKTUR	DIAGNOSE		0		-1	-1
48	4	13	40	10	MILCH	KÄSE	KÄSE	1		637170000000019	7417
48	5	14	1	21	UNABHÄNGIGKEIT	SELBSTBESTIMMUNG		0		-1	-1
48	5	14	2	33	KNOBLAUCH	VAMPIR	VAMPIR	1		394040000000037	5460
48	5	14	3	19	MINIMUM	NOTWENDIGKEIT	MAXIMUM	0		217540000000037	11753
48	5	14	4	14	WANGE	CHRIST	KUSS	0		290140000000037	3669
48	5	14	5	6	LIMIT	MAXIMUM	BEGRENZT	0		879209999999963	12151
48	5	14	6	35	LIST	NAZI	NAZI	1		406340000000037	5111
48	5	14	7	4	INFLATION	ENTWERTUNG	ENTWERTUNG	1		236890000000037	4367
48	5	14	8	22	AUTOR	ERFINDUNG	SIGNATUR	0		346340000000037	5783
48	5	14	9	24	VATER	VORBILD	VORBILD	1		710340000000037	8991
48	5	14	10	37	PARLAMENT	KANZLER	KANZLER	1		2327.5	3951
48	5	14	11	32	SCHLUSSFOLGERUNG	KONSEQUENZ	ZUSAMMENFASSUNG	0		224740000000037	5099
48	5	14	12	28	SCHLÄGER	KRIMINALITÄT	VERURTEILUNG	0		514620000000019	9019
48	5	14	13	12	UNHEIL	ALPTRAUM	UNGLÜCK	0		3911.5	5519
48	5	14	14	26	RASSE	NATIONALIST	NATIONALITÄT	0		410270000000019	8439
48	5	14	15	15	LAMM	MITTAGESSEN	FLEISCH	0		4191.5	8011
48	5	14	16	8	EXPERIMENT	UNTERSUCHUNG	VERSUCH	0		232329999999981	3643
48	5	14	17	25	FRIEDEN	ALLIANZ	KRIEG	0		556729999999981	9623
48	5	14	18	16	FREUNDSCHAFT	GEFÄHRTE	VERTRAUEN	0		402329999999981	5872
48	5	14	19	17	TECHNOLOGIE	GEHIRNWÄSCHE		0		-1	-1
48	5	14	20	2	SOLO	MUSIKINSTRUMENT	SÄNGER	0		121252999999998	13610
48	5	14	21	1	GEMEINSCHAFT	ZUSAMMENARBEIT	BÜNDNIS	0		8384.5	10954
48	5	14	22	34	NACHBARSCHAFT	HECKE	HECKE	1		609709999999963	9024
48	5	14	23	23	FLÜCHTLING	ASYL	ASYL	1		256609999999963	3487
48	5	14	24	36	SÄUFER	WIRT	WEIN	0		4279.5	5282
48	5	14	25	38	ZELT	ZIRKUS	ZIRKUS	1		164370000000019	2869
48	5	14	26	40	LEBER	ORGAN	KÖRPER	0		843179999999981	9831
48	5	14	27	9	INTENSIVSTATION	KRANKENHAUS	KRANKENHAUS	1		3727.5	6678
48	5	14	28	10	SCHMUGGEL	IMPORT		0		114334000000004	14505
48	5	14	29	20	ERKLÄRUNG	WISSENSCHAFT	VERFASSUNG	0		2007.5	4111
48	5	14	30	3	IDIOT	UNSINN	DUMM	0		777540000000037	9282
48	5	14	31	29	FAUST	GEWALT	SCHLAG	0		8028.5	13189
48	5	14	32	13	URLAUB	AUSFALL	SONNE	0		14542.5	15574
48	5	14	33	27	HINDERUNG	SIEGEL		0		-1	-1
48	5	14	34	30	DIAKONIE	VERSORGUNG	KIRCHE	0		6575.5	11303
48	5	14	35	18	KONFRONTATION	RACHE	ZUSAMMENHANG	0		133440999999996	15383
48	5	14	36	5	GANG	TOR	FLUR	0		963940000000037	10578
48	5	14	37	31	TOD	NOTWEHR	MORD	0		8092.5	9156
48	5	14	38	11	PRÄDIKAT	PRIMA	RICHTER	0		984729999999981	11631
48	5	14	39	7	VORBEREITUNG	VERÖFFENTLICHUNG		0		-1	-1
48	5	14	40	39	GESELLSCHAFT	EINHEIT	GEMEINSCHAFT	0		11484.5	14844
48	6	15	1	16	SONNE	GRAD	STRAND	0		636859999999963	7691
48	6	15	2	4	BRILLE	KRAWATTE	KINN	0		989459999999963	12654
48	6	15	3	6	MANDANT	RECHT	RICHTER	0		592759999999963	8335
48	6	15	4	32	FORMEL	BERECHNUNG	GLEICHUNG	0		4279.5	6175
48	6	15	5	24	AKTEUR	DRAMATIK	BÖRSE	0		369559999999963	5007
48	6	15	6	40	BEARBEITUNG	HONORAR		0		-1	-1
48	6	15	7	28	BILD	FOTO	FOTO	1		187159999999963	2948
48	6	15	8	7	DONNER	BLITZ	BLITZ	1		113059999999963	2499
48	6	15	9	18	ERNÄHRUNG	EIWEIß	EIWEISS	1		287479999999981	5622
48	6	15	10	23	OPPOSITION	VERWEIGERUNG	GEGENTEIL	0		11797	16167
48	6	15	11	8	GELIEBTE	GEHEIMNIS	AFFÄRE	0		855959999999963	10658
48	6	15	12	36	INFORMATIK	PROGRAMMIERUNG	ALGEBRA	0		126045999999996	14932
48	6	15	13	2	UNTERSCHRIFT	FORMULAR		0		115835999999996	13559
48	6	15	14	38	GEGNER	WAFFENSTILLSTAND	SPIEL	0		121915999999996	13191
48	6	15	15	12	TECHNIKER	INGENIEUR	INGENIEUR	1		307159999999963	7687
48	6	15	16	9	SUBKULTUR	UNTERGRUND		0		-1	-1
48	6	15	17	31	ERMITTLUNG	SCHULD	INTERVIEW	0		531940000000037	7559
48	6	15	18	17	KOOPERATION	MITHILFE	ZUSAMMENSCHLUSS	0		498859999999963	9647
48	6	15	19	22	STROH	WALDBRAND	FEUER	0		744759999999963	9215
48	6	15	20	33	TAGEBUCH	BIOGRAPHIE	SIGNATUR	0		255159999999963	4650
48	6	15	21	25	DRECK	VERUNREINIGUNG	ABFALL	0		129802000000002	14349
48	6	15	22	26	POLIZEI	EINSATZ	EINSATZ	1		114145999999996	15214
48	6	15	23	3	VORSTAND	LEITER	MITGLIED	0		112715999999996	12607
48	6	15	24	35	GOTT	VEREHRUNG	HIMMELREICH	0		753820000000019	9631
48	6	15	25	19	ARBEITER	EINKOMMEN		0		-1	-1
48	6	15	26	34	PATRIOTISMUS	EXTREMISMUS		0		-1	-1
48	6	15	27	20	REGENBOGEN	FARBE	FARBE	1		184659999999963	3007
48	6	15	28	29	INTERVENTION	STREIT	EINGRIFF	0		783059999999963	9318
48	6	15	29	27	KUNST	ARTIST	ART	0		179159999999963	2583
48	6	15	30	5	STÜTZE	BEGLEITER		0		-1	-1
48	6	15	31	13	WANDEL	ZWISCHENZEIT	VERÄNDERUNG	0		525559999999963	7614
48	6	15	32	14	REGIME	ZERSCHLAGUNG	GEGNER	0		444059999999963	5808
48	6	15	33	10	ZOO	BÄR	BÄR	1		296759999999963	4071
48	6	15	34	21	AUSEINANDERSETZUNG	ÜBERLEGUNG	STREIT	0		399159999999963	5519
48	6	15	35	39	DESSERT	HONIG	HONIG	1		365970000000019	12047
48	6	15	36	30	ERDBALL	WELTKARTE	WELTKARTE	1		1775.5	4511
48	6	15	37	1	PYRAMIDE	ARCHITEKTUR	ÄGYPTEN	0		169435999999996	20001
48	6	15	38	11	SCHÄTZUNG	SPEKULATION	ANZAHL	0		546959999999963	20001
48	6	15	39	37	BEFRAGUNG	MEHRHEIT	INTERVIEW	0		460859999999963	7379
48	6	15	40	15	TRITT	SOHLE	TOR	0		106077000000002	11279
48	7	16	1	5	NATION	EINIGKEIT	FLAGGE	0		561479999999981	8806
48	7	16	2	33	VERGÜTUNG	GELD	WERT	0		754370000000019	8551
48	7	16	3	25	CHARAKTER	OFFENHEIT		0		-1	-1
48	7	16	4	8	BEFUGNIS	ERMÄCHTIGUNG		0		-1	-1
48	7	16	5	18	ASSISTENT	PROFESSION	PROFESSOR	0		366379999999981	6389
48	7	16	6	38	PRIESTER	KATHEDRALE	KIRCHE	0		108345999999996	12770
48	7	16	7	13	JOURNALIST	PRESSEFREIHEIT		0		-1	-1
48	7	16	8	32	BAUER	FARM		0		-1	-1
48	7	16	9	34	STUDENT	KLAUSUR	HOCHSCHULE	0		304590000000037	5703
48	7	16	10	37	MÖRDER	SÜNDE	SÜNDE	1		490379999999981	6943
48	7	16	11	17	JUSTIZ	GLAUBWÜRDIGKEIT	RECHT	0		442359999999963	5655
48	7	16	12	9	SCHNITT	FILM		0		-1	-1
48	7	16	13	26	PUBLIKUM	ZUSCHAUER	ZUSCHAUER	1		300059999999963	4592
48	7	16	14	4	UNRECHT	BENACHTEILIGUNG	IRRTUM	0		818029999999981	9589
48	7	16	15	3	SEE	WASSER	SCHIFF	0		169707999999998	18066
48	7	16	16	2	GEFAHR	HAI		0		-1	-1
48	7	16	17	14	KOCH	OFEN	TOPF	0		141627000000002	15190
48	7	16	18	31	EXEKUTION	ERSCHIEßUNG	MORD	0		9851.5	11795
48	7	16	19	15	VISUM	TOURISMUS	REISE	0		622359999999963	7591
48	7	16	20	12	KAPITALISMUS	KOMMUNISMUS	KOMMUNISMUS	1		299159999999963	5241
48	7	16	21	11	PHASE	STADIUM	ZEITRAUM	0		873370000000019	10613
48	7	16	22	21	RANG	HIERARCHIE	PLATZIERUNG	0		695940000000037	10271
48	7	16	23	16	BIRKE	LAUB	RINDE	0		743390000000037	12153
48	7	16	24	1	BEHÖRDE	KÜNDIGUNG	GENEHMIGUNG	0		131897000000002	19111
48	7	16	25	7	KOMMENTAR	PRESSE	AUSSAGE	0		15972	17757
48	7	16	26	28	BOOT	MATROSE	WELLE	0		103137000000002	12471
48	7	16	27	40	VIRUS	ERREGER	ERREGER	1		211570000000019	3231
48	7	16	28	20	ANLAGE	RENDITE		0		-1	-1
48	7	16	29	10	FLÄCHE	ZENTRUM	QUADRAT	0		549590000000037	12215
48	7	16	30	19	AFFÄRE	PARTNERSCHAFT	PARTNERSCHAFT	1		619959999999963	9047
48	7	16	31	27	ROUTE	HEIMWEG	WEGWEISER	0		856759999999963	11599
48	7	16	32	23	BOSS	HEMD	KLEID	0		693570000000019	10407
48	7	16	33	6	BEVÖLKERUNG	MASSE	NATION	0		546359999999963	6663
48	7	16	34	22	DIREKTION	BESCHLUSS		0		-1	-1
48	7	16	35	39	FLIRT	ROMANTIK	LIEBE	0		384770000000019	5639
48	7	16	36	29	GERICHT	VERHANDLUNG	UNRECHT	0		402370000000019	5359
48	7	16	37	35	FREUDE	LUST		0		-1	-1
48	7	16	38	24	MODE	HOSE		0		-1	-1
48	7	16	39	36	BOMBE	TERRORIST	ZEIT	0		108235999999996	12391
48	7	16	40	30	AUSKUNFT	PROPAGANDA		0		-1	-1
48	8	1	1	33	RÜSTUNG	ANGRIFF	GEGNER	0		905869999999925	10402
48	8	1	2	13	KUGEL	QUADRAT	QUADRAT	1		154798000000007	17327
48	8	1	3	19	ERDE	STEIN	BODEN	0		922380000000075	10511
48	8	1	4	7	ZEITUNG	DRUCK	JOURNALIST	0		577590000000037	8231
48	8	1	5	34	EMPFEHLUNG	RAT		0		-1	-1
48	8	1	6	40	PUPPE	KIND	KIND	1		423590000000037	8539
48	8	1	7	6	CHAOS	STRUKTUR	STRUKTUR	1		319990000000037	6328
48	8	1	8	38	FÄHIGKEIT	VERANLAGUNG	KENNTNIS	0		967090000000037	12170
48	8	1	9	3	STILLE	EINSAMKEIT	EINSAMKEIT	1		200390000000037	3795
48	8	1	10	2	MASCHINE	APPARAT	DRUCK	0		965590000000037	12448
48	8	1	11	17	STAUB	SAUBERKEIT	SAUBERKEIT	1		536790000000037	8495
48	8	1	12	10	ABSPRACHE	VERTRAG		0		-1	-1
48	8	1	13	24	BEDÜRFNIS	WERBUNG	ZWANG	0		126239000000004	14272
48	8	1	14	25	SPASS	FEIER	FREUDE	0		351630000000075	4856
48	8	1	15	37	ANEKDOTE	WITZ	ZITAT	0		216790000000037	5349
48	8	1	16	23	SÄNGER	KÜNSTLER	KÜNSTLER	1		680190000000037	9069
48	8	1	17	27	GRUNDRECHT	VERFASSUNG	GESETZ	0		9020	10291
48	8	1	18	16	VOGEL	KATZE	BAUM	0		525590000000037	7679
48	8	1	19	22	LÖSUNG	PROBLEM	PROBLEM	1		236809999999963	4048
48	8	1	20	35	FIGUR	BRETT	UNZUFRIEDENHEIT	0		538040000000037	9055
48	8	1	21	14	STERN	WEIHNACHTEN		0		-1	-1
48	8	1	22	26	SKLAVE	KÖNIG	KÖNIG	1		681590000000037	8783
48	8	1	23	21	DEMOKRATIE	SYSTEM	ZUKUNFT	0		580640000000037	7199
48	8	1	24	39	SCHAMGEFÜHL	KÖRPER	FIGUR	0		576790000000037	6832
48	8	1	25	1	PELZ	FUCHS	FUCHS	1		298890000000037	4023
48	8	1	26	4	STURM	WINDHAUCH	WINDHAUCH	1		781580000000075	10335
48	8	1	27	11	GEHIRN	BEWUSSTSEIN		0		-1	-1
48	8	1	28	32	EINGEBUNG	IDEE		0		-1	-1
48	8	1	29	30	BEGRIFF	BEDEUTUNG	DEFINITION	0		283580000000075	6645
48	8	1	30	15	BECHER	KAFFEE		0		-1	-1
48	8	1	31	20	INFORMATION	INHALT	AKUTELL	0		174306999999993	18890
48	8	1	32	36	RÜCKSCHRITT	VERGANGENHEIT	VERGANGENHEIT	1		7240	9689
48	8	1	33	29	MANGEL	VERZICHT	MISSTAND	0		859490000000037	19563
48	8	1	34	9	FORM	KREIS	KREIS	1		573119999999925	6720
48	8	1	35	12	NUTZEN	KOSTEN	SINNVOLL	0		111118000000007	12956
48	8	1	36	8	BARGELD	WERT	WERT	1		165509999999963	2589
48	8	1	37	5	BERUF	ANERKENNUNG	STATUS	0		363290000000037	5612
48	8	1	38	31	NÄSSE	GEWITTER		0		-1	-1
48	8	1	39	18	TRINKSPRUCH	SPRICHWORT	TAUFSPRUCH	0		835990000000037	10552
48	8	1	40	28	URHEBER	KAUSALITÄT	PATENT	0		317590000000037	4340
								69
