## Supplementary material for "Vast amounts of encoded items nullify but do not reverse the effect of sleep on declarative memory": Dataset: PAL_48_1_3.xlsx

### Sheet: Tabelle1
VP_Nr	Block	VersioN	counter	pair_code	cue	correct_answer	answer		accuracy	reactiontime1	reactiontime2
48	1	10	1	31	SAMT	STOFF	STOFF	1		1536	2665
48	1	10	2	17	KÄFER	RUINE	AUTO	0		2255.9	6922
48	1	10	3	14	ZUSAMMENHANG	VORZEICHEN	INHALT	0		10740.7	18519
48	1	10	4	40	PEITSCHE	MISSHANDLUNG		0		-1	-1
48	1	10	5	7	LOYALITÄT	BRUDER	TOLERANZ	0		949760000000001	19537
48	1	10	6	33	OPERATION	KOMA	KRANKENHAUS	0		2005	4993
48	1	10	7	15	PATIENT	THERAPIE	KLINIK	0		692789999999999	10808
48	1	10	8	26	POLITIKER	ZUVERSICHT	VERTRETER	0		489239999999999	6720
48	1	10	9	21	ELITE	VERMÖGEN	BERUF	0		10391.8	13064
48	1	10	10	10	MAGEN	RESTAURANT	DARM	0		12177.8	13400
48	1	10	11	12	ZENTIMETER	METER	METER	1		123760000000001	4792
48	1	10	12	1	PROGNOSE	GEWISSHEIT	GEWISSHEIT	1		479989999999999	7151
48	1	10	13	36	GESCHLECHT	MANN	MÄNNLICH	0		159189999999999	4048
48	1	10	14	35	VERLAUF	ENDUNG	ABLAUF	0		11836.1	13044
48	1	10	15	3	LINIE	BUS	ZIEL	0		656289999999999	7458
48	1	10	16	37	NEUROSE	PSYCHOLOGIE	PSYCHATRIE	0		277520000000001	5176
48	1	10	17	24	MAKEL	SELBSTBEWUSSTSEIN	SELBSTBEWUSSTSEIN	1		514570000000001	15440
48	1	10	18	19	DROGE	VERHEIMLICHUNG	ALKOHOL	0		536779999999999	7104
48	1	10	19	18	FASCHIST	IDEOLOGIE	PAROLE	0		519179999999999	6490
48	1	10	20	29	ZUSPITZUNG	PUNKT	ÜBERTREIBUNG	0		2301	4901
48	1	10	21	5	ANZUG	BÖRSE	WIRTSCHAFT	0		12191.8	17128
48	1	10	22	38	REDAKTEUR	KORRESPONDENZ	FILM	0		525489999999999	6103
48	1	10	23	27	MONSTER	MUT	MUT	1		148779999999999	2184
48	1	10	24	28	ANKÜNDIGUNG	EXAMEN	MITTEILUNG	0		733579999999999	9440
48	1	10	25	13	GENAUIGKEIT	AUFMERKSAMKEIT	PRÄZISION	0		211189999999999	5112
48	1	10	26	34	VERDROSSENHEIT	RESIGNATION		0		-1	-1
48	1	10	27	25	PARADIES	MENSCH	ORGASMUS	0		128789999999999	7272
48	1	10	28	39	ERMORDUNG	GESTÄNDNIS	TOD	0		6767.5	7487
48	1	10	29	8	UMARMUNG	INTEGRATION	INTEGRATION	1		734379999999999	10619
48	1	10	30	22	LIEGE	VERANDA	KRANKENHAUS	0		915679999999999	11764
48	1	10	31	16	STRICH	SKIZZE	LINIE	0		904779999999999	10191
48	1	10	32	11	DIREKTOR	GESCHÄFT	SCHULE	0		400409999999998	8944
48	1	10	33	9	VOLK	GEMEINDE	GEMEINDE	1		119179999999999	2744
48	1	10	34	23	SCHNORCHEL	ATLANTIK	URLAUBER	0		1952	4667
48	1	10	35	20	SPIRALE	FRUCHTBARKEIT	FRUCHTBARKEIT	1		361279999999999	6917
48	1	10	36	32	SCHIFFBRUCH	UNGLÜCKSFALL	UNGLÜCK	0		219179999999999	4023
48	1	10	37	30	PASSION	ORGASMUS	ORGASMUS	1		275179999999999	6137
48	1	10	38	2	KAMERADSCHAFT	PARTNER	PARTNER	1		648690000000002	7816
48	1	10	39	4	FAHRT	AUTOBAHN	ZUG	0		404409999999998	5000
48	1	10	40	6	ABSCHLUSS	PROJEKT	EXAMEN	0		13664	18139
48	2	11	1	19	BEGNADIGUNG	DROHUNG	BAHRMHERZIGKE	0		843389999999991	20009
48	2	11	2	38	WEG	WILLE	ZIEL	0		193	14497
48	2	11	3	10	ZULASSUNG	NACHWEIS	AMT	0		538269999999995	8271
48	2	11	4	9	WAHL	GREMIUM	DEMOKRATIE	0		120403999999999	13951
48	2	11	5	36	WALZER	GALA	TANZ	0		387889999999991	5079
48	2	11	6	31	KOPPEL	STIER	STIER	1		714089999999991	15264
48	2	11	7	17	HANDSCHRIFT	BUCHSTABE	HAND	0		147311000000001	15371
48	2	11	8	13	FEHLTRITT	VERANTWORTUNG		0		-1	-1
48	2	11	9	22	KARTE	HINDERNIS	SEEKARTE	0		11380.7	14258
48	2	11	10	16	TRAKTOR	LENKSTANGE	LENKSTANGE	1		202089999999991	4309
48	2	11	11	21	GANS	ENTE	ENTE	1		120560000000009	1881
48	2	11	12	12	ATOM	MOLEKÜL	MOLEKÜL	1		107089999999991	10100
48	2	11	13	27	DOLCH	STICH	STICH	1		141789999999991	10426
48	2	11	14	35	BEHANDLUNG	MANDEL	DOKTOR	0		656260000000009	8231
48	2	11	15	40	WIND	ELEMENT	SEGEL	0		279189999999991	7161
48	2	11	16	1	SCHALTER	FLUGHAFEN		0		-1	-1
48	2	11	17	2	UNTAUGLICHKEIT	FAHRER		0		-1	-1
48	2	11	18	28	VERSEUCHUNG	RATTE	VIRUS	0		3941	9878
48	2	11	19	15	ATTRAKTION	WELTWUNDER	BELUSTIGUNG	0		121111000000001	15820
48	2	11	20	33	STURZ	REGIERUNG	SYSTEM	0		619410000000009	7554
48	2	11	21	7	BODEN	FUND	FALL	0		301489999999991	4479
48	2	11	22	11	SCHEIDUNG	INSTABILITÄT	EHEBRUCH	0		2696	4305
48	2	11	23	18	TREIBSTOFF	KILOMETER	ÖL	0		217389999999991	4089
48	2	11	24	8	REKORD	ARBEITSLOSIGKEIT	SIEG	0		693210000000009	7709
48	2	11	25	23	KATEGORIE	GÜLTIGKEIT	EINTEILUNG	0		657410000000009	9710
48	2	11	26	32	KRAMPF	BEIN	BEIN	1		158410000000009	2289
48	2	11	27	24	AUSSCHAU	GIPFEL	SICHT	0		12966	14422
48	2	11	28	3	COMPUTER	ZEITVERTREIB	TECHNOLOGIE	0		516810000000009	7296
48	2	11	29	37	HIRTE	SCHAF	SCHAAF	1		133180000000005	2731
48	2	11	30	34	SYMBOL	WAPPEN	KREIS	0		2492	3356
48	2	11	31	6	AMATEUR	HOBBY	HOBBY	1		233210000000009	4109
48	2	11	32	20	VATERUNSER	RELIGION	RELIGION	1		574210000000009	7574
48	2	11	33	25	PHILOSOPHIE	SINN	SINN	1		283919999999995	3724
48	2	11	34	26	HAND	GESTE	FUSS	0		5794	6530
48	2	11	35	29	BUDE	KÜHLSCHRANK	ZIMMER	0		2080	3304
48	2	11	36	30	STRATEGIE	NÄHERUNG	VORGEHENSWEISE	0		3415	6207
48	2	11	37	4	MEDAILLE	WETTBEWERB	SIEG	0		3472	7128
48	2	11	38	39	GEWINNUNG	WERBER	SIEG	0		4391	5068
48	2	11	39	5	INSTITUTION	ABTEILUNG	PARLAMENT	0		893010000000009	10722
48	2	11	40	14	LEISTUNG	PROVISION	ERFOLG	0		428989999999991	9655
48	3	12	1	31	REICH	PROFIT	KÖNIG	0		365120000000019	4938
48	3	12	2	2	GENIE	MATHEMATIK	INTELLIGENT	0		431210000000009	6992
48	3	12	3	7	HIRN	STUDIE	HAUT	0		539110000000009	6356
48	3	12	4	28	UNSTERBLICHKEIT	AUFERSTEHUNG	AUFERSTEHUNG	1		104893999999999	15709
48	3	12	5	23	JUGEND	SCHWIMMBAD	KULTUR	0		535539999999991	6619
48	3	12	6	6	SCHLACHTUNG	SCHWEIN	SCHWEIN	1		213610000000009	3392
48	3	12	7	26	EVOLUTION	ERWEITERUNG	ENTWICKLUNG	0		363910000000009	6399
48	3	12	8	38	ABEND	MORGEN	MORGEN	1		131910000000009	2428
48	3	12	9	17	BEGRÜNDER	PRÄSIDENT		0		-1	-1
48	3	12	10	10	ZAUBERKÜNSTLER	TRICK	TRICK	1		241000000000931	5232
48	3	12	11	20	HORN	WARNUNG	SIGNAL	0		119591000000001	13335
48	3	12	12	36	EINSPARUNG	RECHNUNG	SANKTIONEN	0		536460000000009	11055
48	3	12	13	18	PARTY	THEKE	FEIER	0		153510000000009	2999
48	3	12	14	27	BEEINFLUSSUNG	VERMARKTUNG		0		-1	-1
48	3	12	15	34	BLEI	STAHL	METALL	0		119920000000019	2607
48	3	12	16	22	PARTEI	ABSTIMMUNG	OPPOSITION	0		583910000000009	8087
48	3	12	17	19	BAHNSTEIG	ANPASSUNG	EINSTIEG	0		666329999999981	8623
48	3	12	18	12	HÖLLE	MYTHOS	TEUFEL	0		142920000000019	3458
48	3	12	19	24	ALARM	ÜBUNG	NOTFALL	0		470020000000019	8244
48	3	12	20	25	BESTATTUNG	SELBSTMORD	BEGRABUNG	0		2775.5	9934
48	3	12	21	15	VERHAFTUNG	KLINGE	SCHULD	0		428360000000009	6239
48	3	12	22	14	SCHLAFWANDELN	UNWIRKLICHKEIT	UNWIRKLICH	0		248020000000019	6320
48	3	12	23	9	ADER	GESTEIN	FLUSS	0		105351000000001	11631
48	3	12	24	13	STAAT	UNTERSTÜTZUNG	DEMOKRATIE	0		103911000000001	13775
48	3	12	25	39	ORDNUNG	ZUCHT	CHAOS	0		131139999999991	2880
48	3	12	26	29	MOTOR	INDUSTRIALISIERUNG	ÖL	0		433410000000009	5534
48	3	12	27	4	KLOSTER	EINSCHRÄNKUNG	STILLE	0		499879999999981	6264
48	3	12	28	37	INVESTITION	KONZERN	FIRMA	0		112062999999998	14846
48	3	12	29	21	LIKÖR	SEKT		0		-1	-1
48	3	12	30	3	BEIFALL	APPLAUS	APPLAUS	1		137029999999981	2940
48	3	12	31	32	KOORDINATION	HANDHABUNG	ORIENTIERUNG	0		524379999999981	7357
48	3	12	32	11	PROGRAMM	KINO	ABLAUF	0		104137000000002	12031
48	3	12	33	5	BINDUNG	BABY	PARTNERSCHAFT	0		6120.5	11029
48	3	12	34	40	KERZE	DOCHT	LICHT	0		164910000000009	3209
48	3	12	35	1	EMPFINDUNG	GELASSENHEIT	GEFÜHL	0		345420000000019	5031
48	3	12	36	16	FREUNDIN	ZÄRTLICHKEIT	VERTRAUEN	0		315910000000009	4695
48	3	12	37	8	KARTELL	KONSENS		0		-1	-1
48	3	12	38	35	NOTLAGE	DILEMMA		0		-1	-1
48	3	12	39	30	DORF	ISOLATION	GEMEINDE	0		130329999999981	3263
48	3	12	40	33	ERÖFFNUNG	GRÜNDUNG	GRÜNDUNG	1		485510000000009	6753
48	4	13	1	27	SUBSTANZ	SEELE	MATERIAL	0		420139999999991	8149
48	4	13	2	23	STREIK	KONFLIKT	PROTEST	0		186110000000009	3340
48	4	13	3	6	BEGEISTERUNG	GEFÜHL	JUBEL	0		117192000000002	13239
48	4	13	4	30	HASS	GEFECHT		0		-1	-1
48	4	13	5	22	WIEDERHERSTELLUNG	VERSCHLECHTERUNG		0		-1	-1
48	4	13	6	38	SUBMISSION	ERNIEDRIGUNG	UNTERGRÜNDUNG	0		419020000000019	7538
48	4	13	7	26	KUNSTWERK	AUFMACHUNG	KÜNSTLER	0		386189999999991	7443
48	4	13	8	24	ENTSCHLOSSENHEIT	DURCHSETZUNG	ZIELSTREBIG	0		995120000000019	12263
48	4	13	9	19	INSEL	URLAUBER	URLAUB	0		259139999999991	9361
48	4	13	10	35	ZUCKER	SPEISE	SIRUP	0		178920000000019	3679
48	4	13	11	36	KLEINIGKEIT	WAAGE	GROSSARTIG	0		823479999999981	15981
48	4	13	12	1	WAHNSINN	ANSTALT		0		-1	-1
48	4	13	13	32	KLEIDERSCHRANK	HANDSCHUH	TOPF	0		771920000000019	10551
48	4	13	14	11	DOKUMENT	BESCHEINIGUNG		0		-1	-1
48	4	13	15	39	FREILASSUNG	AUFENTHALT	IRRTUM	0		929229999999981	10823
48	4	13	16	5	AUFTAKT	SPIEL	SONATE	0		467139999999991	5905
48	4	13	17	29	KONJUNKTUR	DIAGNOSE		0		-1	-1
48	4	13	18	18	BEWERTUNG	KELLNERIN		0		-1	-1
48	4	13	19	34	FRAU	BLUSE	MANN	0		301539999999991	3991
48	4	13	20	7	KRANZ	NEST	NEST	1		125539999999991	2175
48	4	13	21	4	SPRECHER	AUFRUF	SENDER	0		440729999999981	5639
48	4	13	22	17	WAFFE	KRIEG	KRIEG	1		8255.5	9995
48	4	13	23	8	BEWUNDERUNG	SCHÖNHEIT	SCHÖNHEIT	1		407539999999991	6579
48	4	13	24	31	TEICH	ÜBERSCHWEMMUNG	FLUSS	0		117913999999999	12975
48	4	13	25	13	ZAHLUNG	QUITTUNG	RECHNUNG	0		165529999999981	3487
48	4	13	26	37	FLAMME	LEUCHTE	FEUER	0		294339999999991	4239
48	4	13	27	3	OZEAN	KRABBE		0		-1	-1
48	4	13	28	20	ZAHL	PHYSIK		0		-1	-1
48	4	13	29	9	STALL	KUH	KUH	1		255529999999981	3995
48	4	13	30	33	SENDER	NOTIZ	STIMME	0		3479	9735
48	4	13	31	12	TRAINER	STIL		0		-1	-1
48	4	13	32	10	MILCH	KÄSE	KÄSE	1		332729999999981	4639
48	4	13	33	2	PARK	VEGETATION	ANLAGE	0		279789999999991	4679
48	4	13	34	16	TRAINING	PULS		0		-1	-1
48	4	13	35	15	VERBRÜDERUNG	ENTSCHULDIGUNG		0		-1	-1
48	4	13	36	14	MUSIK	OPER	AKKORDION	0		280739999999991	5575
48	4	13	37	28	NACHRICHT	GEBURTSTAG	MITTEILUNG	0		188729999999981	6587
48	4	13	38	21	REVOLUTION	WIDERSTAND	FORTSCHRITT	0		223529999999981	5109
48	4	13	39	25	GERICHTSHOF	UNWAHRHEIT	ANKLAGE	0		390779999999981	6045
48	4	13	40	40	REGENSCHIRM	BEDARF	BEDARF	1		204729999999981	3423
48	5	14	1	34	NACHBARSCHAFT	HECKE	HECKE	1		286890000000037	4529
48	5	14	2	28	SCHLÄGER	KRIMINALITÄT	STREIT	0		7167.5	8383
48	5	14	3	31	TOD	NOTWEHR	MORD	0		5236.5	6079
48	5	14	4	15	LAMM	MITTAGESSEN	FLEISCH	0		422340000000037	6631
48	5	14	5	39	GESELLSCHAFT	EINHEIT	GEMEINSCHAFT	0		7671.5	9831
48	5	14	6	21	UNABHÄNGIGKEIT	SELBSTBESTIMMUNG	MAUER	0		11761	13095
48	5	14	7	33	KNOBLAUCH	VAMPIR	VAMPIR	1		1487.5	2799
48	5	14	8	22	AUTOR	ERFINDUNG	SIGNATUR	0		3927.5	6135
48	5	14	9	35	LIST	NAZI	NAZI	1		4263.5	5135
48	5	14	10	2	SOLO	MUSIKINSTRUMENT	LÖAVIE	0		18632	20001
48	5	14	11	19	MINIMUM	NOTWENDIGKEIT	MAXIMUM	0		141.5	4485
48	5	14	12	6	LIMIT	MAXIMUM	BEGRENZT	0		120554000000004	14463
48	5	14	13	9	INTENSIVSTATION	KRANKENHAUS	ARZT	0		639159999999963	7895
48	5	14	14	1	GEMEINSCHAFT	ZUSAMMENARBEIT	ZUSAMMENHALT	0		111055999999996	14191
48	5	14	15	38	ZELT	ZIRKUS	ZIRKUS	1		160470000000019	2823
48	5	14	16	25	FRIEDEN	ALLIANZ	WUNSCH	0		5311.5	6487
48	5	14	17	20	ERKLÄRUNG	WISSENSCHAFT	MITTEILUNG	0		3953.5	12639
48	5	14	18	5	GANG	TOR	ABSCHLUSS	0		999959999999963	13007
48	5	14	19	40	LEBER	ORGAN	ORGAN	1		343140000000037	4487
48	5	14	20	27	HINDERUNG	SIEGEL	BARIKADE	0		647159999999963	8447
48	5	14	21	18	KONFRONTATION	RACHE		0		-1	-1
48	5	14	22	16	FREUNDSCHAFT	GEFÄHRTE	PARTNER	0		5899	8826
48	5	14	23	7	VORBEREITUNG	VERÖFFENTLICHUNG		0		-1	-1
48	5	14	24	29	FAUST	GEWALT		0		-1	-1
48	5	14	25	3	IDIOT	UNSINN	DUMM	0		133990000000037	2175
48	5	14	26	13	URLAUB	AUSFALL	STRAND	0		172759999999963	3103
48	5	14	27	32	SCHLUSSFOLGERUNG	KONSEQUENZ	FAZIT	0		331940000000037	4624
48	5	14	28	23	FLÜCHTLING	ASYL	ASYL	1		148479999999981	2439
48	5	14	29	4	INFLATION	ENTWERTUNG	ENTWERTUNG	1		398240000000037	8529
48	5	14	30	17	TECHNOLOGIE	GEHIRNWÄSCHE		0		-1	-1
48	5	14	31	8	EXPERIMENT	UNTERSUCHUNG	VERSUCH	0		418879999999981	8391
48	5	14	32	10	SCHMUGGEL	IMPORT	GRAS	0		672759999999963	7847
48	5	14	33	12	UNHEIL	ALPTRAUM		0		-1	-1
48	5	14	34	30	DIAKONIE	VERSORGUNG	KIRCHE	0		466159999999963	6060
48	5	14	35	14	WANGE	CHRIST	KUSS	0		172740000000037	2703
48	5	14	36	11	PRÄDIKAT	PRIMA	RICHTER	0		375959999999963	4959
48	5	14	37	24	VATER	VORBILD	VORBILD	1		307140000000037	4584
48	5	14	38	26	RASSE	NATIONALIST	NATIONALITÄT	0		207059999999963	4878
48	5	14	39	36	SÄUFER	WIRT	WEIN	0		579159999999963	6640
48	5	14	40	37	PARLAMENT	KANZLER	KANZLER	1		298240000000037	5158
48	6	15	1	25	DRECK	VERUNREINIGUNG	ABFALL	0		2985.5	4282
48	6	15	2	40	BEARBEITUNG	HONORAR		0		-1	-1
48	6	15	3	11	SCHÄTZUNG	SPEKULATION	ANZAHL	0		7144.5	8872
48	6	15	4	20	REGENBOGEN	FARBE	FARBE	1		127970000000019	2527
48	6	15	5	37	BEFRAGUNG	MEHRHEIT	INTERVIEW	0		3959.5	6799
48	6	15	6	1	PYRAMIDE	ARCHITEKTUR	ÄGYPTEN	0		324770000000019	5295
48	6	15	7	35	GOTT	VEREHRUNG	SCHÖPFER	0		209579999999981	12194
48	6	15	8	22	STROH	WALDBRAND	FEUER	0		598870000000019	7108
48	6	15	9	13	WANDEL	ZWISCHENZEIT	VERÄNDERUNG	0		2823.5	4880
48	6	15	10	10	ZOO	BÄR	BÄR	1		175109999999963	3350
48	6	15	11	3	VORSTAND	LEITER	FIRMA	0		103355999999996	11618
48	6	15	12	32	FORMEL	BERECHNUNG	GLEICHUNG	0		299159999999963	4959
48	6	15	13	29	INTERVENTION	STREIT		0		-1	-1
48	6	15	14	19	ARBEITER	EINKOMMEN		0		-1	-1
48	6	15	15	30	ERDBALL	WELTKARTE	WELTKARTE	1		199270000000019	4432
48	6	15	16	21	AUSEINANDERSETZUNG	ÜBERLEGUNG		0		-1	-1
48	6	15	17	28	BILD	FOTO	FOTO	1		195940000000037	2943
48	6	15	18	8	GELIEBTE	GEHEIMNIS	AFFÄRE	0		347070000000019	4903
48	6	15	19	7	DONNER	BLITZ	BLITZ	1		109059999999963	2458
48	6	15	20	34	PATRIOTISMUS	EXTREMISMUS	FANATISMUS	0		110324000000004	14039
48	6	15	21	12	TECHNIKER	INGENIEUR	INGENIEUR	1		558359999999963	9639
48	6	15	22	6	MANDANT	RECHT	WAHL	0		4912.5	6060
48	6	15	23	23	OPPOSITION	VERWEIGERUNG	PARTEI	0		328259999999963	4746
48	6	15	24	16	SONNE	GRAD	SOMMER	0		430320000000019	5287
48	6	15	25	26	POLIZEI	EINSATZ	GEBÄUDE	0		254170000000019	10215
48	6	15	26	14	REGIME	ZERSCHLAGUNG	GEGNER	0		345559999999963	4888
48	6	15	27	4	BRILLE	KRAWATTE		0		-1	-1
48	6	15	28	38	GEGNER	WAFFENSTILLSTAND	REGIME	0		176320000000019	3158
48	6	15	29	33	TAGEBUCH	BIOGRAPHIE	BIOGRAPHIE	1		113997000000002	15111
48	6	15	30	24	AKTEUR	DRAMATIK	AKTIVIST	0		821559999999963	13799
48	6	15	31	31	ERMITTLUNG	SCHULD	INTERVIEW	0		539170000000019	8071
48	6	15	32	36	INFORMATIK	PROGRAMMIERUNG	MATHEMATIK	0		255159999999963	5215
48	6	15	33	39	DESSERT	HONIG	HONIG	1		218359999999963	3232
48	6	15	34	15	TRITT	SOHLE	TOR	0		811070000000019	8798
48	6	15	35	9	SUBKULTUR	UNTERGRUND	RANDGEBIET	0		456270000000019	7311
48	6	15	36	18	ERNÄHRUNG	EIWEIß	EIWEISS	1		301570000000019	5111
48	6	15	37	27	KUNST	ARTIST	ART	0		113279999999981	2655
48	6	15	38	2	UNTERSCHRIFT	FORMULAR		0		-1	-1
48	6	15	39	17	KOOPERATION	MITHILFE	VERMITTLUNG	0		571170000000019	7767
48	6	15	40	5	STÜTZE	BEGLEITER	LEHNE	0		773559999999963	8639
48	7	16	1	15	VISUM	TOURISMUS	REISE	0		459279999999981	6240
48	7	16	2	20	ANLAGE	RENDITE	INVESTITION	0		315170000000019	12711
48	7	16	3	2	GEFAHR	HAI		0		-1	-1
48	7	16	4	25	CHARAKTER	OFFENHEIT		0		-1	-1
48	7	16	5	4	UNRECHT	BENACHTEILIGUNG		0		-1	-1
48	7	16	6	33	VERGÜTUNG	GELD	ENDGELD	0		922879999999981	10747
48	7	16	7	32	BAUER	FARM	FELD	0		570870000000019	6244
48	7	16	8	31	EXEKUTION	ERSCHIEßUNG		0		-1	-1
48	7	16	9	11	PHASE	STADIUM	ZEITRAUM	0		109909000000004	13182
48	7	16	10	40	VIRUS	ERREGER	INFEKTION	0		298390000000037	4519
48	7	16	11	13	JOURNALIST	PRESSEFREIHEIT	ARTIKEL	0		226370000000019	3527
48	7	16	12	34	STUDENT	KLAUSUR	PROFESSOR	0		307170000000019	4519
48	7	16	13	23	BOSS	HEMD	KLEID	0		291170000000019	3679
48	7	16	14	14	KOCH	OFEN	TOPF	0		383190000000037	4711
48	7	16	15	5	NATION	EINIGKEIT		0		-1	-1
48	7	16	16	29	GERICHT	VERHANDLUNG	RICHTER	0		155970000000019	2683
48	7	16	17	7	KOMMENTAR	PRESSE	MITTEILUNG	0		855570000000019	15489
48	7	16	18	37	MÖRDER	SÜNDE	SÜNDE	1		480970000000019	5705
48	7	16	19	1	BEHÖRDE	KÜNDIGUNG	GENEHMIGUNG	0		237570000000019	5183
48	7	16	20	22	DIREKTION	BESCHLUSS		0		-1	-1
48	7	16	21	12	KAPITALISMUS	KOMMUNISMUS	KOMMUNISMUS	1		392740000000037	5919
48	7	16	22	21	RANG	HIERARCHIE	PLATZIERUNG	0		467970000000019	6775
48	7	16	23	6	BEVÖLKERUNG	MASSE	ANZAHL	0		861590000000037	9921
48	7	16	24	38	PRIESTER	KATHEDRALE	KIRCHE	0		364590000000037	4889
48	7	16	25	35	FREUDE	LUST	GLÜCK	0		311140000000037	4171
48	7	16	26	28	BOOT	MATROSE	WELLE	0		863190000000037	9367
48	7	16	27	19	AFFÄRE	PARTNERSCHAFT	GELIEBTE	0		450109999999963	6759
48	7	16	28	24	MODE	HOSE		0		-1	-1
48	7	16	29	36	BOMBE	TERRORIST	EXPLOSION	0		547970000000019	7271
48	7	16	30	26	PUBLIKUM	ZUSCHAUER	ZUSCHAUER	1		303170000000019	4519
48	7	16	31	8	BEFUGNIS	ERMÄCHTIGUNG		0		-1	-1
48	7	16	32	39	FLIRT	ROMANTIK	LIEBE	0		182770000000019	2715
48	7	16	33	3	SEE	WASSER	SCHIFF	0		639990000000037	8599
48	7	16	34	16	BIRKE	LAUB	RINDE	0		538390000000037	9551
48	7	16	35	18	ASSISTENT	PROFESSION	PROFESSOR	0		391340000000037	7047
48	7	16	36	27	ROUTE	HEIMWEG	WEG	0		405590000000037	4679
48	7	16	37	10	FLÄCHE	ZENTRUM	QUADRAT	0		137279000000004	17935
48	7	16	38	30	AUSKUNFT	PROPAGANDA		0		-1	-1
48	7	16	39	17	JUSTIZ	GLAUBWÜRDIGKEIT	GEFÄGNIS	0		391170000000019	5560
48	7	16	40	9	SCHNITT	FILM	SCHLUSS	0		545590000000037	6815
48	8	1	1	26	SKLAVE	KÖNIG	KÖNIG	1		725790000000037	8626
48	8	1	2	3	STILLE	EINSAMKEIT	EINSAMKEIT	1		275190000000037	5024
48	8	1	3	21	DEMOKRATIE	SYSTEM		0		-1	-1
48	8	1	4	38	FÄHIGKEIT	VERANLAGUNG		0		223000000007451	8252
48	8	1	5	12	NUTZEN	KOSTEN		0		-1	-1
48	8	1	6	15	BECHER	KAFFEE	WASSER	0		100559000000004	11125
48	8	1	7	39	SCHAMGEFÜHL	KÖRPER	FIGUR	0		4130	8722
48	8	1	8	9	FORM	KREIS	KREIS	1		1360	2280
48	8	1	9	29	MANGEL	VERZICHT	ELEND	0		595159999999963	7400
48	8	1	10	1	PELZ	FUCHS	FUCHS	1		172619999999925	2539
48	8	1	11	22	LÖSUNG	PROBLEM	PROBLEM	1		157190000000037	4060
48	8	1	12	36	RÜCKSCHRITT	VERGANGENHEIT	VERGANGENHEIT	1		252790000000037	4568
48	8	1	13	8	BARGELD	WERT	WERT	1		402219999999925	5096
48	8	1	14	25	SPASS	FEIER	FREUDE	0		322190000000037	4352
48	8	1	15	14	STERN	WEIHNACHTEN	HIMMEL	0		7184	8280
48	8	1	16	10	ABSPRACHE	VERTRAG		0		-1	-1
48	8	1	17	20	INFORMATION	INHALT	MITTEILUNG	0		248790000000037	4489
48	8	1	18	40	PUPPE	KIND	KIND	1		113390000000037	2009
48	8	1	19	31	NÄSSE	GEWITTER	TROPFEN	0		101159000000004	11412
48	8	1	20	32	EINGEBUNG	IDEE		0		-1	-1
48	8	1	21	6	CHAOS	STRUKTUR	STRUKTUR	1		212359999999963	4269
48	8	1	22	37	ANEKDOTE	WITZ	ANMERKUNG	0		645790000000037	8061
48	8	1	23	4	STURM	WINDHAUCH	WINDHAUCH	1		316409999999963	4669
48	8	1	24	30	BEGRIFF	BEDEUTUNG	SYNONYM	0		1510	3869
48	8	1	25	2	MASCHINE	APPARAT	DRUCK	0		4936	6032
48	8	1	26	34	EMPFEHLUNG	RAT		0		-1	-1
48	8	1	27	18	TRINKSPRUCH	SPRICHWORT	TAUFSPRUCH	0		367190000000037	6449
48	8	1	28	17	STAUB	SAUBERKEIT	SAUBERKEIT	1		6196.5	9701
48	8	1	29	35	FIGUR	BRETT		0		-1	-1
48	8	1	30	16	VOGEL	KATZE	GESANG	0		106290999999996	14101
48	8	1	31	33	RÜSTUNG	ANGRIFF	MILITÄR	0		677430000000075	11153
48	8	1	32	28	URHEBER	KAUSALITÄT	PATENT	0		3470	4566
48	8	1	33	19	ERDE	STEIN		0		-1	-1
48	8	1	34	23	SÄNGER	KÜNSTLER	KÜNSTLER	1		305940000000037	5340
48	8	1	35	11	GEHIRN	BEWUSSTSEIN	HAUT	0		283909999999963	3535
48	8	1	36	27	GRUNDRECHT	VERFASSUNG		0		-1	-1
48	8	1	37	7	ZEITUNG	DRUCK	BILD	0		1968	3040
48	8	1	38	13	KUGEL	QUADRAT	QUADRAT	1		508709999999963	6632
48	8	1	39	5	BERUF	ANERKENNUNG	STATUS	0		748009999999963	9424
48	8	1	40	24	BEDÜRFNIS	WERBUNG		0		-1	-1
								66
