## Supplementary material for "Vast amounts of encoded items nullify but do not reverse the effect of sleep on declarative memory": Dataset: PAL_48_2_2.xlsx

### Sheet: Tabelle1
VP_Nr	Block	VersioN	counter	pair_code	cue	correct_answer	answer		accuracy	reactiontime1	reactiontime2
48	1	2	1	15	SEEGANG	DAMPFER	WELLE	0		13842.1	15138
48	1	2	2	30	SPRACHE	AKUSTIK	NATIONAILTÄT	0		8823.1	12023
48	1	2	3	6	ZUWACHS	FORTSCHRITT	ANSTIEG	0		5999.2	8095
48	1	2	4	11	EHE	VERLOBUNG	HOCHZEIT	0		1983.2	17199
48	1	2	5	4	KRITIK	ZWEIFEL	ARGUMENT	0		5639.2	7109
48	1	2	6	37	DÄMMERUNG	MORGENGRAUEN	MORGENGRAUEN	1		7341.7	10161
48	1	2	7	26	FRAGE	EINWAND	ANTWORT	0		3759.3	6623
48	1	2	8	17	VERSCHLEIERUNG	KOPFTUCH		0		-1	-1
48	1	2	9	9	GESPENST	ERSCHEINUNG	EINBILDUNG	0		618010000000001	12700
48	1	2	10	14	HAUT	BLUT	BLUT	1		559960000000001	7327
48	1	2	11	13	TIER	FROSCH	FROSCH	1		919920000000001	10710
48	1	2	12	22	MACHT	HERRSCHER		0		-1	-1
48	1	2	13	3	VERLUST	ABNAHME	TRAURIGKEIT	0		346310000000001	9655
48	1	2	14	10	ILLUSION	WAHRNEHMUNG	UNWAHRHEIT	0		11463.3	15642
48	1	2	15	7	GRAS	VIEH	RAUCHEN	0		11173.2	13400
48	1	2	16	1	BLICK	PERSPEKTIVE	SICHTWEISE	0		670489999999999	8600
48	1	2	17	38	NEFFE	GROSSMUTTER		0		-1	-1
48	1	2	18	40	POSTKUTSCHE	PFERD	PFERD	1		520010000000001	6488
48	1	2	19	34	PRÜFUNG	MISSERFOLG	ABSCHLUSS	0		474910000000001	7076
48	1	2	20	28	UHR	KIRCHE	ZEIT	0		476329999999999	5811
48	1	2	21	16	KRITERIUM	AUSWAHL	PRIORITÄT	0		531060000000001	10800
48	1	2	22	36	AUSWERTUNG	ERGEBNIS	FAZIT	0		639029999999999	8070
48	1	2	23	24	GNADE	BARMHERZIGKEIT	BAHRMHERZIGKEIT	1		312710000000001	9879
48	1	2	24	21	ANSTAND	SITTE	HÖFLICHKEIT	0		503929999999999	7628
48	1	2	25	35	ANFORDERUNG	SCHWIERIGKEIT	ANSPRUCH	0		477540000000002	6379
48	1	2	26	20	BEGRÜSSUNG	FREUNDLICHKEIT	ANFANG	0		595640000000002	10174
48	1	2	27	2	MALER	PIANIST	KÜNSTLER	0		267120000000001	4911
48	1	2	28	29	TAL	WIESE	WIESE	1		631929999999999	7311
48	1	2	29	25	DISZIPLIN	GEHORSAM	GERADE	0		528729999999999	7440
48	1	2	30	33	ERLÖSUNG	HIMMELREICH		0		-1	-1
48	1	2	31	27	SCHICKSAL	IRONIE		0		-1	-1
48	1	2	32	8	BERG	HÜTTE	HÜTTE	1		514179999999999	6549
48	1	2	33	12	KOMÖDIE	DRAMA	DRAMA	1		180429999999999	2964
48	1	2	34	23	BUNGALOW	SIEDLUNG	DORF	0		904729999999999	10127
48	1	2	35	39	FASS	KELLER	KRUG	0		635929999999999	8095
48	1	2	36	32	TRAUM	WIRKLICHKEIT	ZIEL	0		15320.3	16210
48	1	2	37	5	FREUND	VERTRAUEN	VERTRAUEN	1		494029999999999	6764
48	1	2	38	18	SCHMETTERLING	BLÜTE	LARVE	0		654470000000001	7663
48	1	2	39	31	HÄRTE	KRAFT		0		-1	-1
48	1	2	40	19	GEISEL	GEFANGENER	SKLAVE	0		6107.5	8607
48	2	3	1	17	GEIST	FLASCHE	SCHLAFWANDELN	0		765819999999995	11458
48	2	3	2	4	STUHL	SESSEL	GANG	0		905519999999995	11079
48	2	3	3	34	ERDGESCHOSS	DACHBODEN	DACHGESCHOSS	0		234339999999991	7039
48	2	3	4	29	PUDDING	SÜSSIGKEITEN		0		-1	-1
48	2	3	5	32	CHANCE	BEGEGNUNG	GLEICHHEIT	0		873439999999991	11310
48	2	3	6	40	PLAN	GROSSSTADT	LINIE	0		827139999999991	9463
48	2	3	7	36	JUNGE	MÄDCHEN		0		-1	-1
48	2	3	8	14	FORDERUNG	GEHALT		0		-1	-1
48	2	3	9	18	GEDÄCHTNIS	ELEFANT	STUDIE	0		538330000000005	7368
48	2	3	10	39	GESCHREI	PANIK	STREIT	0		270230000000005	3819
48	2	3	11	11	APFEL	PFIRSICH	KERN	0		121633999999999	13090
48	2	3	12	38	DEFINITION	KONZEPT	SYNONYM	0		684030000000005	17920
48	2	3	13	12	DAMPF	LOKOMOTIVE	LOKOMOTIVE	1		366339999999991	10911
48	2	3	14	9	ANSICHT	MEINUNG	SICHTWEISE	0		4746.5	10546
48	2	3	15	8	MEINEID	EHRENHAFTIGKEIT	GESTÄNDNIS	0		116916000000001	14301
48	2	3	16	19	GESUNDHEIT	IMPFUNG	GLÜCK	0		109743999999999	12367
48	2	3	17	21	STOLZ	RUHM	ERFOLG	0		659839999999991	7859
48	2	3	18	6	BESITZ	ANTEIL	WERT	0		2601	3642
48	2	3	19	2	VULKAN	EXPLOSION	AUSBRUCH	0		317530000000005	8423
48	2	3	20	24	RICHTER	GERECHTIGKEIT	URTEIL	0		365330000000005	4792
48	2	3	21	20	LARVE	RAUPE	SCHMETTERLING	0		134223999999999	19334
48	2	3	22	10	LEIDENSCHAFT	KUSS	LIEBE	0		446130000000005	5424
48	2	3	23	35	PROFIL	Querschnitt	LEBENSLAUF	0		643039999999991	9598
48	2	3	24	23	ARMUT	ELEND	ELEND	1		499110000000009	5850
48	2	3	25	26	BEWEIS	TATSACHE	WAHRHEIT	0		993239999999991	12425
48	2	3	26	16	GEBÄUDE	HOTEL	HOTEL	1		363439999999991	4951
48	2	3	27	5	INDUSTRIE	BRANCHE	PATENT	0		713039999999991	9954
48	2	3	28	31	VERGLEICH	GLEICHNIS		0		-1	-1
48	2	3	29	37	WOLLE	KLEIDUNG	WILLE	0		544219999999995	6448
48	2	3	30	7	NORM	MORAL	RICHTWERT	0		648630000000005	8382
48	2	3	31	13	HELDENMUT	TAPFERKEIT		0		-1	-1
48	2	3	32	25	ZWIELICHT	UNTERWELT	SICHTWEISE	0		982230000000005	11569
48	2	3	33	27	ALKOHOL	OPIUM		0		-1	-1
48	2	3	34	28	SEGEN	SCHÖPFER	SPRUCH	0		5226	6547
48	2	3	35	30	TAT	ABSICHT	MORD	0		372469999999995	4862
48	2	3	36	33	AUTO	PRESTIGE		0		-1	-1
48	2	3	37	15	PAPIER	BRIEF		0		-1	-1
48	2	3	38	22	ZEIT	URSPRUNG		0		-1	-1
48	2	3	39	3	TÄUSCHUNG	ECHTHEIT		0		-1	-1
48	2	3	40	1	GIFT	MORD	MORD	1		270010000000009	3568
48	3	4	1	16	ERFORSCHUNG	PATENT	ENTWICKLUNG	0		584939999999991	8780
48	3	4	2	18	BESESSENHEIT	TEUFEL		0		-1	-1
48	3	4	3	2	SCHÜLER	DOZENT	HOCHSCHULE	0		247139999999991	5231
48	3	4	4	13	NAGEL	METALL	HAMMER	0		532760000000009	6736
48	3	4	5	39	GESCHICHTE	ENTWICKLUNG		0		-1	-1
48	3	4	6	9	LAUNE	HUMOR	STIMMUNG	0		321360000000009	4928
48	3	4	7	11	AUFGABE	ERLEDIGUNG		0		-1	-1
48	3	4	8	8	GLÜCK	ZUFALL	FREUDE	0		952739999999991	10871
48	3	4	9	1	GRUPPE	VERSAMMLUNG	GEMEINSCHAFT	0		6695.5	8943
48	3	4	10	15	MOOR	SUMPF	SUMPF	1		647829999999981	7704
48	3	4	11	5	MÖNCH	NONNE	NONNE	1		1422.5	2439
48	3	4	12	3	SALAT	GARTEN		0		-1	-1
48	3	4	13	23	GEDICHT	LIEBE	ZITAT	0		11535.5	12671
48	3	4	14	37	ANGST	SCHLANGE		0		933520000000019	11884
48	3	4	15	17	KLIPPE	ABGRUND	STURZ	0		100506000000001	11266
48	3	4	16	29	ANFÜHRER	CHEF	CHEF	1		434339999999991	8463
48	3	4	17	14	ERGÄNZUNG	ZUSATZ		0		-1	-1
48	3	4	18	31	MERKMAL	DETAIL	BESONDERHEIT	0		731960000000009	9343
48	3	4	19	40	GENUSS	ZIGARRE		0		-1	-1
48	3	4	20	35	FAHNE	EROBERUNG	PATRIOT	0		652739999999991	10951
48	3	4	21	24	LABYRINTH	SUCHE		0		-1	-1
48	3	4	22	22	ZIMMER	ECKE	BAD	0		125906000000001	13502
48	3	4	23	6	STIRN	KINN	KINN	1		480910000000009	5826
48	3	4	24	7	HIMMEL	FIRMAMENT		0		-1	-1
48	3	4	25	21	DIAMANT	GOLD	GOLD	1		208200000000186	5210
48	3	4	26	25	BETTLER	UNGLÜCK	ELEND	0		325560000000009	8256
48	3	4	27	30	MUSIKER	AKKORDEON	OBOE	0		153460000000009	9894
48	3	4	28	33	BEGABUNG	VERERBUNG		0		-1	-1
48	3	4	29	34	SCHLEMMER	LECKERBISSEN		0		-1	-1
48	3	4	30	26	DICKICHT	WALD	KELLER	0		844120000000019	9644
48	3	4	31	19	BETRAG	WECHSEL	WERT	0		198529999999981	2999
48	3	4	32	38	SAUERSTOFF	LUFT		0		-1	-1
48	3	4	33	20	ANDEUTUNG	VERDACHT		0		-1	-1
48	3	4	34	12	THEORIE	AUSNAHME	METHODE	0		431139999999991	6079
48	3	4	35	27	VERRAT	TREUE	AUSSAGE	0		543160000000009	6788
48	3	4	36	10	ZIEL	RICHTUNG	GEWINNUNG	0		4671.5	7082
48	3	4	37	4	ANGEBOT	MARKT		0		-1	-1
48	3	4	38	32	DIENER	HALTUNG	SKLAVE	0		589660000000009	8000
48	3	4	39	36	POLIZIST	WACHE	AUTO	0		738229999999981	8279
48	3	4	40	28	GÖTTIN	GEBET	HIMMELREICH	0		627939999999991	8498
48	4	5	1	3	BRÜCKE	SAN FRANCISCO	SAN FRANCISCO	1		121870000000019	8906
48	4	5	2	28	STIFT	KAPPE	MALER	0		4599.5	5679
48	4	5	3	5	ORCHESTER	KONZERT	KONZERT	1		5143.5	6408
48	4	5	4	18	BAHNHOF	KIOSK	CH	0		197093999999999	20001
48	4	5	5	9	KAUFHAUS	SCHAUFENSTER		0		776000000000931	15088
48	4	5	6	10	INSTRUMENT	OBOE	OBOE	1		365979999999981	12132
48	4	5	7	33	REPTIL	ECHSE	ECHSE	1		134360000000009	2503
48	4	5	8	23	ZÜGEL	WENDE		0		-1	-1
48	4	5	9	36	STRASSE	TEER	QUERUNG	0		131307000000002	14402
48	4	5	10	27	SCHAUSPIEL	BÜHNE	THEATER	0		289560000000009	4255
48	4	5	11	20	RIESE	SCHRITT		0		-1	-1
48	4	5	12	16	REISE	KONTINENT	BERG	0		563299999999814	1429
48	4	5	13	7	AUFSTAND	REBELLION	STREIK	0		359589999999991	4860
48	4	5	14	26	FAHRRAD	PEDAL	PEDAL	1		724260000000009	8386
48	4	5	15	34	EREIGNIS	FEST	SPIEL	0		654379999999981	7832
48	4	5	16	39	VERLETZUNG	SCHORF	INFEKTION	0		979060000000009	15599
48	4	5	17	12	FLOCKEN	SCHNEE	SCHNEE	1		167060000000009	2750
48	4	5	18	38	FAHRZEUG	KETTE	KONTROLLE	0		254210000000009	4108
48	4	5	19	13	GESICHT	MASKE		0		-1	-1
48	4	5	20	14	ANGABE	ZEUGE	MAASE	0		419160000000009	13671
48	4	5	21	17	SCHIFF	DOCK	BRUCH	0		319610000000009	11023
48	4	5	22	29	PINSEL	LEINWAND	LEINWAND	1		326370000000019	4948
48	4	5	23	22	NATUR	PFLANZE	PFLANZE	1		283129999999981	4386
48	4	5	24	40	FLOTTE	DECK	BOOT	0		978370000000019	10607
48	4	5	25	6	GLAUBE	BIBEL	BIBEL	1		5385.5	6567
48	4	5	26	30	HEER	INFANTERIE	KÄMPFER	0		672770000000019	9071
48	4	5	27	11	MÖBEL	LEHNE	TOPF	0		110476000000001	17623
48	4	5	28	8	HEFT	NOTE		0		-1	-1
48	4	5	29	24	INFEKTION	SCHMERZEN	VIRUS	0		100717000000002	11511
48	4	5	30	4	MAUER	BRÜSTUNG	VEREINIGUNG	0		915170000000019	11460
48	4	5	31	1	KRUG	BIER	BIER	1		276270000000019	4218
48	4	5	32	35	GETREIDE	DINKEL	DINKEL	1		183160000000009	3295
48	4	5	33	19	SCHULE	HOLZ		0		-1	-1
48	4	5	34	37	WEBER	KAMM		0		-1	-1
48	4	5	35	15	TROPEN	AMAZONAS	AMAZONAS	1		349470000000019	5294
48	4	5	36	2	GELENK	KEULE	ARM	0		506879999999981	10119
48	4	5	37	21	BÜNDNIS	PAKT	VERTRAG	0		138396000000001	15204
48	4	5	38	31	AUFTRAG	ARBEIT		0		-1	-1
48	4	5	39	25	SPORT	SCHWEISS	SCHWEISS	1		206370000000019	3511
48	4	5	40	32	FABRIK	PRODUKTION	GEBÄUDE	0		207970000000019	5671
48	5	6	1	32	SCHMIED	HUFEISEN	ZUKUNFT	0		744970000000019	8993
48	5	6	2	35	KÜSTE	DÜNE	STRAND	0		713590000000037	8303
48	5	6	3	34	MUSKEL	SEHNE	SEHNE	1		564229999999981	6655
48	5	6	4	27	MUSEUM	ÄGYPTEN		0		-1	-1
48	5	6	5	23	NÄHEN	KREUZSTICH	WUNDE	0		687990000000037	7936
48	5	6	6	6	DYNAMO	LICHT	LICHT	1		150790000000037	2798
48	5	6	7	3	GEBIRGE	EDELWEISS	STEIN	0		686090000000037	8060
48	5	6	8	28	BIBLIOTHEK	SIGNATUR	AUSLEIHE	0		114797000000002	12908
48	5	6	9	4	WINTER	UNFALL		0		-1	-1
48	5	6	10	37	STRAUSS	TULPEN	BLUME	0		421090000000037	5722
48	5	6	11	39	LABOR	PIPETTE	PIPETTE	1		267970000000019	4151
48	5	6	12	33	LADEN	REKLAME	ARTIKEL	0		359659999999963	4823
48	5	6	13	9	HERD	FEUER	OFEN	0		252409999999963	3447
48	5	6	14	8	FLUGZEUG	TOMATENSAFT	SCHALTER	0		712320000000019	8775
48	5	6	15	25	AQUARELL	GALERIE	FARBE	0		398390000000037	5506
48	5	6	16	21	ARZT	PRAXIS	PATIENT	0		441290000000037	6748
48	5	6	17	24	SPIELZEUG	PLASTIK	KIND	0		915990000000037	10580
48	5	6	18	31	ORKAN	WIRBEL	WIRBEL	1		891490000000037	10298
48	5	6	19	15	GEFÄNGNIS	VERGEHEN	GITTER	0		698390000000037	12319
48	5	6	20	10	TANNE	RINDE	RINDE	1		2879.5	4028
48	5	6	21	19	THEATER	REIHE	KÜNSTLER	0		349809999999963	5539
48	5	6	22	12	ZEUS	HADES	HADES	1		231070000000019	3526
48	5	6	23	22	ENERGIE	ÖL	TURBINE	0		840659999999963	13231
48	5	6	24	26	KÜCHE	EIMER	BÜGELEISEN	0		698390000000037	9927
48	5	6	25	40	RADIO	STIMME	STIMME	1		170729999999981	6822
48	5	6	26	16	NACHT	SCHEINWERFER	MOND	0		528620000000019	6192
48	5	6	27	5	EISENBAHN	SCHIENE	STATION	0		3251	5086
48	5	6	28	38	FISCH	SCHUPPEN		0		-1	-1
48	5	6	29	11	SCHACH	TURM	TURM	1		170470000000019	2489
48	5	6	30	20	RINGE	BAUM	HOCHZEIT	0		393490000000037	6262
48	5	6	31	13	VERORDNUNG	BESCHEID		0		-1	-1
48	5	6	32	1	UFER	DAMM	STRAND	0		480790000000037	6407
48	5	6	33	29	GRILLEN	SOMMER	SOMMER	1		499970000000019	8615
48	5	6	34	17	REVOLVER	KALIBER	KALIBER	1		272790000000037	4175
48	5	6	35	7	TONNE	REGEN	WASSER	0		607190000000037	7335
48	5	6	36	30	BUCH	SCHRIFTSTELLER	ARTIKEL	0		148639000000004	17271
48	5	6	37	14	HOCHZEIT	ALTAR	EHE	0		730370000000019	8223
48	5	6	38	36	INSEKT	LIBELLE	LIBELLE	1		731970000000019	8835
48	5	6	39	2	WEIN	BLUME	WHY	0		174607000000002	20001
48	5	6	40	18	KAMPF	SIEG		0		189799999999814	7098
48	6	7	1	2	KAMMER	GEKLAPPER	KELLER	0		3717.5	4742
48	6	7	2	3	AUSBILDUNG	ZUKUNFT	ZUKUNFT	1		269690000000037	4339
48	6	7	3	37	MIKROSKOP	BAKTERIEN	BAKTERIEN	1		270390000000037	5152
48	6	7	4	1	HERZLICHKEIT	GEHÄSSIGKEIT	FREUNDLICHKEIT	0		5654	8584
48	6	7	5	6	HEKTAR	ZAUN	ZAUN	1		5192	6400
48	6	7	6	15	SCHLAMM	HÜRDE	KÜBEL	0		342390000000037	5854
48	6	7	7	9	STEUER	UNTERSCHLAGUNG	PFLICHT	0		375020000000019	4953
48	6	7	8	14	PROFESSOR	HOCHSCHULE	STUDENT	0		821840000000037	9725
48	6	7	9	16	FUSSKNÖCHEL	ARM	ARM	1		195290000000037	3849
48	6	7	10	35	HAUSSCHUHE	PFEIFE		0		-1	-1
48	6	7	11	13	ERFOLG	LEBENSLAUF	BERUF	0		979870000000019	10832
48	6	7	12	12	WHISKY	DUDELSACK	DUDELSACK	1		1778.5	6856
48	6	7	13	36	VERMITTLUNG	INTERVIEW		0		-1	-1
48	6	7	14	26	ANTWORT	BEKENNTNIS	FRAGE	0		520059999999963	6425
48	6	7	15	38	ZAUBERER	ENTHÜLLUNG	TRICK	0		190290000000037	3433
48	6	7	16	24	DOKTOR	KLINIK	KRANKENHAUS	0		6721	9668
48	6	7	17	39	ÄRGER	FEINDSELIGKEIT	STREIT	0		1671	3589
48	6	7	18	23	SCHÄDEL	LEICHE	TOD	0		6487	7351
48	6	7	19	11	ÜBERBLICK	STANDPUNKT	INHALT	0		295890000000037	4207
48	6	7	20	27	LAWINE	FELSBLOCK	GESTEIN	0		555559999999963	7208
48	6	7	21	29	ALGEBRA	FUNKTION	FUNKTION	1		188140000000037	5752
48	6	7	22	7	BOTSCHAFTER	NATIONALITÄT	DIPLOMAT	0		6703	8623
48	6	7	23	4	WEISE	ART	INTELLIGENT	0		5720	11128
48	6	7	24	32	ZERSTÖRUNG	AUSROTTUNG	BOMBE	0		566620000000019	6679
48	6	7	25	21	KRANKENWAGEN	NOTFALL	ARZT	0		729090000000037	8247
48	6	7	26	8	FIEBER	ERSCHÖPFUNG	BENOMMENHEIT	0		5992	8760
48	6	7	27	33	CHARME	HERZ	LIEBE	0		215890000000037	3519
48	6	7	28	28	ENTFÜHRUNG	AUSBEUTE	GEWALT	0		128417999999998	14575
48	6	7	29	5	ZITRONE	ERDBEERE	ERDBEERE	1		2312	4096
48	6	7	30	10	EIFERSUCHT	GRUND	NEID	0		118479000000004	12512
48	6	7	31	25	METHODE	VERSUCH	VERSUCH	1		218309999999963	3352
48	6	7	32	18	STANGE	STOSS	STOSS	1		4848	5944
48	6	7	33	31	TODESKAMPF	LEBEN		0		-1	-1
48	6	7	34	20	TINTE	BLEISTIFT	BLEISTIFT	1		2032	3808
48	6	7	35	17	VERSCHIEDENHEIT	GEGENTEIL	UNGLEICH	0		8287	11433
48	6	7	36	22	SCHLEIM	HAFER	HAFER	1		854890000000037	9560
48	6	7	37	34	EMANZIPATION	GLEICHSTELLUNG	GLEICHSTELLUNG	1		286090000000037	5413
48	6	7	38	40	ARGUMENT	ENTSCHEIDUNG	AUSSAGE	0		10039	12519
48	6	7	39	19	UMWELT	GEFÄHRDUNG	BEWUSSTSEIN	0		135920999999996	16712
48	6	7	40	30	DARBIETUNG	BEOBACHTUNG		0		-1	-1
48	7	8	1	22	BEGINN	FOLGE	ANFANG	0		858579999999981	10208
48	7	8	2	25	STIMMUNG	ATMOSPHÄRE		0		-1	-1
48	7	8	3	10	IRRTUM	MISSVERSTÄNDNIS	UNWAHR	0		3146.5	4581
48	7	8	4	11	REIZ	REAKTION		0		-1	-1
48	7	8	5	9	BEMÜHUNGEN	ANSTRENGUNG	UMSTÄNDE	0		6227	8983
48	7	8	6	37	FISCHER	MEER	BOOT	0		287120000000019	3607
48	7	8	7	27	ERFAHRUNG	UNWISSENHEIT	VORTEIL	0		706320000000019	16687
48	7	8	8	7	FENSTER	BEWOHNER	AUTO	0		103002999999998	11453
48	7	8	9	38	PFEFFER	BUTTER		0		-1	-1
48	7	8	10	17	THEMA	INTERESSE	ÜBERSCHRIFT	0		448720000000019	6999
48	7	8	11	31	VERWALTUNG	GENEHMIGUNG		0		-1	-1
48	7	8	12	36	LEERE	DUMPFHEIT	SOLO	0		6622.5	7615
48	7	8	13	13	BÜSTENHALTER	BUSEN	BUSEN	1		1895	3474
48	7	8	14	12	ABFALL	SCHMUTZ	MIST	0		104430999999996	11564
48	7	8	15	33	GETRÄNK	SCHAUM	SIRUP	0		9867	11699
48	7	8	16	1	WOHNUNG	HEIM	ZIMMER	0		270320000000019	3919
48	7	8	17	21	ERMÜDUNG	KREISLAUF		0		-1	-1
48	7	8	18	30	STRAND	VERGNÜGEN	URLAUBER	0		2455	5295
48	7	8	19	39	RÄUBER	DIEBSTAHL	DIEB	0		137920000000019	3165
48	7	8	20	3	GABEL	SOSSE	SUPPE	0		280270000000019	4361
48	7	8	21	16	PERSON	SCHADEN		0		-1	-1
48	7	8	22	14	LÜGE	WAHRHEIT	WAHRHEIT	1		5999	8615
48	7	8	23	5	JUNGFRAU	SCHLEIER	SCHLEIER	1		302320000000019	5151
48	7	8	24	26	ADMIRAL	WAFFENRUHE	GENERAL	0		247920000000019	4167
48	7	8	25	20	FLEISCH	RAUBTIER	SCHWEIN	0		7343	10015
48	7	8	26	18	BLASE	BAUCH		0		-1	-1
48	7	8	27	15	PLAKAT	HAMMER	WERBUNG	0		564720000000019	7298
48	7	8	28	28	SCHATTEN	EXISTENZ	UN	0		14627.5	20001
48	7	8	29	8	FAMILIE	MUTTER	MUTTER	1		938720000000019	14859
48	7	8	30	6	DICHTER	ZITAT	ZITAT	1		14319	15503
48	7	8	31	19	LERCHE	FRÖHLICHKEIT	GESANG	0		717520000000019	11647
48	7	8	32	32	MÜNDIGKEIT	ABHÄNGIGKEIT	UNABHÄNGIGKEIT	0		391920000000019	11216
48	7	8	33	34	ENTSPANNUNG	BEDROHUNG		0		-1	-1
48	7	8	34	29	SÄUGLING	WIEGE		0		-1	-1
48	7	8	35	2	GELEGENHEIT	LIEBSCHAFT		0		-1	-1
48	7	8	36	23	ÄRA	ZEITALTER	ZEITALTER	1		219929999999981	6063
48	7	8	37	4	TRANSPORT	LAGER	LAGER	1		251270000000019	3590
48	7	8	38	24	SOZIALIST	PAROLE	PAROLE	1		779920000000019	9448
48	7	8	39	35	LEICHTIGKEIT	SCHWERKRAFT	SCHWERKRAFT	1		5269.5	14569
48	7	8	40	40	GESTALTUNG	LANDSCHAFT	ART	0		796409999999963	8849
48	8	9	1	24	GANGSTER	VERBRECHEN		0		-1	-1
48	8	9	2	36	VERZIERUNG	PALAST	SCHMUCK	0		233530000000075	4143
48	8	9	3	4	TÜR	SCHRANK	AUTO	0		522559999999963	6703
48	8	9	4	10	VORTRAG	REDNER		0		-1	-1
48	8	9	5	34	REGEL	KOMBINATION		0		-1	-1
48	8	9	6	5	KAMERAD	OPFER	PARTNER	0		160400000000373	13127
48	8	9	7	15	BÜCHEREI	VERLEIH	VERLEIH	1		347119999999925	4969
48	8	9	8	35	AUFPRALL	FALL	FALL	1		296040000000037	4290
48	8	9	9	20	KUMMER	TRAURIGKEIT	SCHMERZ	0		353819999999925	4930
48	8	9	10	26	DUFT	GERUCH	GERUCH	1		2068.5	3831
48	8	9	11	22	TAKT	HARFE	NOTE	0		181530000000075	2785
48	8	9	12	3	GITTER	BESCHRÄNKUNG	METALL	0		539159999999963	7687
48	8	9	13	23	TOTSCHLAG	BRUTALITÄT	MORD	0		143330000000075	2237
48	8	9	14	39	ABRECHNUNG	BANKIER		0		-1	-1
48	8	9	15	38	SEILTÄNZER	SCHWERPUNKT	BALANCE	0		607919999999925	7791
48	8	9	16	40	GESCHENK	UNDANK		0		-1	-1
48	8	9	17	9	KOCHTOPF	BÜGELEISEN	BÜGELEISEN	1		381540000000037	6449
48	8	9	18	11	GESCHOSS	PFEIL	TREFFER	0		9522.5	11029
48	8	9	19	2	GEDULD	KONTROLLE		0		-1	-1
48	8	9	20	14	VERANSTALTUNG	ÖFFENTLICHKEIT	AUFTRITT	0		884580000000075	10544
48	8	9	21	12	HALLE	TURNIER	BALL	0		100424000000004	11260
48	8	9	22	6	BÜRGSCHAFT	VOLLMACHT	VERANTWORTUNG	0		789919999999925	20001
48	8	9	23	16	KRANKHEIT	SYMPTOM	ARZT	0		139659000000004	14972
48	8	9	24	18	WELLE	FLUT	STURM	0		888530000000075	10261
48	8	9	25	29	RHEUMATISMUS	IMMUNITÄT	IMMUNITÄT	1		257519999999925	4768
48	8	9	26	8	ANHÄNGER	MEISTER	TRAKTOR	0		107824000000004	12214
48	8	9	27	19	VERBRENNUNG	PROZESSION	VERNICHTUNG	0		117588000000007	15783
48	8	9	28	28	GEMÜT	HEITERKEIT	FREUDE	0		608269999999925	7180
48	8	9	29	31	ANREGUNG	BEISPIEL	BEISPIEL	1		482619999999925	7826
48	8	9	30	30	ZUGEHÖRIGKEIT	GENERATION	NATIONAILTÄT	0		249519999999925	5575
48	8	9	31	17	SONATE	KLAVIER	KLAVIER	1		370340000000037	5079
48	8	9	32	13	SARG	GRAB	GRAB	1		184640000000037	3023
48	8	9	33	25	FINDIGKEIT	EINFALL		0		-1	-1
48	8	9	34	21	ORIENTIERUNG	AUSGANG	NAVIGATION	0		989019999999925	12450
48	8	9	35	37	STUDIUM	WIRTSCHAFT	PROFESSOR	0		212719999999925	15759
48	8	9	36	1	INSTANZ	GESETZGEBUNG	GERICHT	0		787919999999925	9223
48	8	9	37	27	STRICK	SCHLINGE	SCHLINGE	1		782769999999925	17471
48	8	9	38	32	GLETSCHER	POL	POL	1		545540000000037	6287
48	8	9	39	7	SPRÜHREGEN	FLUSS		0		-1	-1
48	8	9	40	33	ÄHNLICHKEIT	WIEDERHOLUNG	GLEICHSTELLUNG	0		113404000000004	14564
								73
