## Supplementary material for "Vast amounts of encoded items nullify but do not reverse the effect of sleep on declarative memory": Dataset: PAL_48_2_3.xlsx

### Sheet: Tabelle1
VP_Nr	Block	VersioN	counter	pair_code	cue	correct_answer	answer		accuracy	reactiontime1	reactiontime2
48	1	2	1	24	GNADE	BARMHERZIGKEIT	BAHRMHERZIGKEIT	1		2424.7	6960
48	1	2	2	34	PRÜFUNG	MISSERFOLG	ABSCHLUSS	0		3033	4559
48	1	2	3	14	HAUT	BLUT	BLUT	1		2990.9	5365
48	1	2	4	18	SCHMETTERLING	BLÜTE	LARVE	0		3397.3	4415
48	1	2	5	26	FRAGE	EINWAND	ANTWORT	0		2663.5	3988
48	1	2	6	5	FREUND	VERTRAUEN	VERTRAUEN	1		3072.1	4346
48	1	2	7	17	VERSCHLEIERUNG	KOPFTUCH	JUNGFRAU	0		5564.1	7232
48	1	2	8	7	GRAS	VIEH		0		-1	-1
48	1	2	9	9	GESPENST	ERSCHEINUNG	UNWIRKLICHKEIT	0		8781.5	11823
48	1	2	10	4	KRITIK	ZWEIFEL	PUNKT	0		9207.5	10144
48	1	2	11	40	POSTKUTSCHE	PFERD	PFERDE	1		1630.5	3854
48	1	2	12	39	FASS	KELLER	BIER	0		2382.5	3224
48	1	2	13	25	DISZIPLIN	GEHORSAM	ERGEIZIGKEIT	0		3003.3	10169
48	1	2	14	30	SPRACHE	AKUSTIK	NATION	0		10422.4	11669
48	1	2	15	36	AUSWERTUNG	ERGEBNIS	BASIS	0		10582.5	12134
48	1	2	16	27	SCHICKSAL	IRONIE	ZUFALL	0		550370000000001	6807
48	1	2	17	13	TIER	FROSCH	FROSCH	1		419760000000001	6015
48	1	2	18	16	KRITERIUM	AUSWAHL		0		-1	-1
48	1	2	19	37	DÄMMERUNG	MORGENGRAUEN	MORGENGRAUEN	1		1454.5	3734
48	1	2	20	35	ANFORDERUNG	SCHWIERIGKEIT		0		-1	-1
48	1	2	21	23	BUNGALOW	SIEDLUNG	DORF	0		263129999999999	3581
48	1	2	22	8	BERG	HÜTTE	HÜTTE	1		172870000000001	3320
48	1	2	23	32	TRAUM	WIRKLICHKEIT		0		-1	-1
48	1	2	24	2	MALER	PIANIST	KÜNSTLER	0		345570000000001	6336
48	1	2	25	15	SEEGANG	DAMPFER	WELLE	0		332670000000001	4006
48	1	2	26	20	BEGRÜSSUNG	FREUNDLICHKEIT	WILLKOMMEN	0		431329999999999	6532
48	1	2	27	38	NEFFE	GROSSMUTTER		0		-1	-1
48	1	2	28	28	UHR	KIRCHE	ZEIT	0		119070000000001	1798
48	1	2	29	33	ERLÖSUNG	HIMMELREICH	WUNSCH	0		9503.5	10663
48	1	2	30	3	VERLUST	ABNAHME	TRAUER	0		6071.5	7351
48	1	2	31	21	ANSTAND	SITTE	HÖFLICHKEIT	0		12775.5	15415
48	1	2	32	6	ZUWACHS	FORTSCHRITT	ANSTIEG	0		264720000000001	3898
48	1	2	33	12	KOMÖDIE	DRAMA	DRAMA	1		1084.5	2164
48	1	2	34	29	TAL	WIESE	WIESE	1		214370000000001	2975
48	1	2	35	10	ILLUSION	WAHRNEHMUNG	ZERSTÖRUNG	0		10361.9	12223
48	1	2	36	19	GEISEL	GEFANGENER	ANGST	0		10239.7	11375
48	1	2	37	1	BLICK	PERSPEKTIVE	SICHTWEISE	0		1646.5	3219
48	1	2	38	11	EHE	VERLOBUNG	RING	0		2130.5	2770
48	1	2	39	31	HÄRTE	KRAFT		0		-1	-1
48	1	2	40	22	MACHT	HERRSCHER	MISSBRAUCH	0		352770000000001	5479
48	2	3	1	9	ANSICHT	MEINUNG	SICHTWEISE	0		247269999999995	4032
48	2	3	2	32	CHANCE	BEGEGNUNG	VERSUCH	0		368789999999991	4727
48	2	3	3	1	GIFT	MORD	PFEIL	0		436780000000005	5540
48	2	3	4	11	APFEL	PFIRSICH	ERDBEERE	0		369080000000005	6178
48	2	3	5	17	GEIST	FLASCHE	MUT	0		150380000000005	4550
48	2	3	6	5	INDUSTRIE	BRANCHE	GEWINN	0		692869999999995	8737
48	2	3	7	39	GESCHREI	PANIK		0		-1	-1
48	2	3	8	6	BESITZ	ANTEIL		0		-1	-1
48	2	3	9	8	MEINEID	EHRENHAFTIGKEIT		0		-1	-1
48	2	3	10	35	PROFIL	Querschnitt	LEBENSLAUF	0		3440.5	5389
48	2	3	11	19	GESUNDHEIT	IMPFUNG	DOKTOR	0		690310000000009	7888
48	2	3	12	7	NORM	MORAL	RICHTLINIE	0		579139999999991	9383
48	2	3	13	26	BEWEIS	TATSACHE	SCHULD	0		415980000000005	6231
48	2	3	14	38	DEFINITION	KONZEPT	SYNONYM	0		236769999999995	6895
48	2	3	15	15	PAPIER	BRIEF	NOTIZ	0		551969999999995	6951
48	2	3	16	10	LEIDENSCHAFT	KUSS	KUSS	1		807710000000009	8831
48	2	3	17	12	DAMPF	LOKOMOTIVE	BÜGELEISEN	0		542739999999991	8247
48	2	3	18	28	SEGEN	SCHÖPFER	SPRUCH	0		534989999999991	6357
48	2	3	19	13	HELDENMUT	TAPFERKEIT		0		-1	-1
48	2	3	20	27	ALKOHOL	OPIUM	KOKS	0		757280000000005	8476
48	2	3	21	2	VULKAN	EXPLOSION	AUSBRUCH	0		715980000000005	8535
48	2	3	22	3	TÄUSCHUNG	ECHTHEIT	FÄLSCHUNG	0		243980000000005	5267
48	2	3	23	30	TAT	ABSICHT		0		-1	-1
48	2	3	24	34	ERDGESCHOSS	DACHBODEN	DACHGESCHOSS	0		174010000000009	6109
48	2	3	25	14	FORDERUNG	GEHALT	ERWARTUNG	0		13951.7	16287
48	2	3	26	23	ARMUT	ELEND	ELEND	1		121569999999995	3239
48	2	3	27	20	LARVE	RAUPE	SCHMETTERLING	0		206369999999995	7511
48	2	3	28	37	WOLLE	KLEIDUNG		0		-1	-1
48	2	3	29	40	PLAN	GROSSSTADT	SYSTEM	0		442089999999991	6430
48	2	3	30	29	PUDDING	SÜSSIGKEITEN		0		-1	-1
48	2	3	31	16	GEBÄUDE	HOTEL	HOTEL	1		211169999999995	3191
48	2	3	32	33	AUTO	PRESTIGE	BAHN	0		315130000000005	3879
48	2	3	33	36	JUNGE	MÄDCHEN		0		-1	-1
48	2	3	34	22	ZEIT	URSPRUNG	RAUM	0		1758	3134
48	2	3	35	18	GEDÄCHTNIS	ELEFANT		0		-1	-1
48	2	3	36	4	STUHL	SESSEL	LEHNE	0		276769999999995	3847
48	2	3	37	31	VERGLEICH	GLEICHNIS		0		-1	-1
48	2	3	38	24	RICHTER	GERECHTIGKEIT		0		-1	-1
48	2	3	39	25	ZWIELICHT	UNTERWELT		0		-1	-1
48	2	3	40	21	STOLZ	RUHM	ANERKENNUNG	0		744769999999995	14723
48	3	4	1	30	MUSIKER	AKKORDEON	AKKORDION	1		308879999999981	5009
48	3	4	2	39	GESCHICHTE	ENTWICKLUNG	STIL	0		3496	4512
48	3	4	3	8	GLÜCK	ZUFALL	FREUDE	0		225229999999981	3519
48	3	4	4	20	ANDEUTUNG	VERDACHT	HINWEIS	0		543179999999981	6520
48	3	4	5	12	THEORIE	AUSNAHME		0		4880	12952
48	3	4	6	7	HIMMEL	FIRMAMENT	BLAU	0		4192	5048
48	3	4	7	29	ANFÜHRER	CHEF	SYSTEM	0		6840	8969
48	3	4	8	18	BESESSENHEIT	TEUFEL		0		-1	-1
48	3	4	9	35	FAHNE	EROBERUNG	MARSCH	0		5328	6624
48	3	4	10	27	VERRAT	TREUE		0		-1	-1
48	3	4	11	17	KLIPPE	ABGRUND	FALL	0		643179999999981	7552
48	3	4	12	9	LAUNE	HUMOR	STIMMUNG	0		1328	2877
48	3	4	13	25	BETTLER	UNGLÜCK	ELEND	0		716979999999981	8050
48	3	4	14	36	POLIZIST	WACHE	SICHERHEIT	0		799389999999991	10664
48	3	4	15	32	DIENER	HALTUNG	KÖNIG	0		3207.5	4387
48	3	4	16	37	ANGST	SCHLANGE		0		-1	-1
48	3	4	17	6	STIRN	KINN	KINN	1		130379999999981	2227
48	3	4	18	2	SCHÜLER	DOZENT	LEHRER	0		4228	5284
48	3	4	19	31	MERKMAL	DETAIL	BESONDERHEIT	0		6200	8496
48	3	4	20	13	NAGEL	METALL	HAMMER	0		328770000000019	7159
48	3	4	21	38	SAUERSTOFF	LUFT	STICKSTOFF	0		11480	14424
48	3	4	22	4	ANGEBOT	MARKT	NACHFRAGE	0		157579999999981	3776
48	3	4	23	21	DIAMANT	GOLD	GOLD	1		5472	6384
48	3	4	24	24	LABYRINTH	SUCHE	VERWIRRUNG	0		905579999999981	10745
48	3	4	25	5	MÖNCH	NONNE	NONNE	1		166120000000019	2702
48	3	4	26	28	GÖTTIN	GEBET		0		-1	-1
48	3	4	27	19	BETRAG	WECHSEL	WERT	0		4000	4920
48	3	4	28	11	AUFGABE	ERLEDIGUNG		0		-1	-1
48	3	4	29	22	ZIMMER	ECKE	STUHL	0		451010000000009	5760
48	3	4	30	14	ERGÄNZUNG	ZUSATZ	ZUSATZ	1		355979999999981	4752
48	3	4	31	34	SCHLEMMER	LECKERBISSEN	GENUSS	0		570379999999981	6696
48	3	4	32	3	SALAT	GARTEN		0		-1	-1
48	3	4	33	15	MOOR	SUMPF		0		-1	-1
48	3	4	34	10	ZIEL	RICHTUNG	ENDE	0		2816	3712
48	3	4	35	40	GENUSS	ZIGARRE	PUDDING	0		6528	7936
48	3	4	36	33	BEGABUNG	VERERBUNG	INTELLEKT	0		4144	8680
48	3	4	37	1	GRUPPE	VERSAMMLUNG	GEMEINSCHAFT	0		607179999999981	9560
48	3	4	38	16	ERFORSCHUNG	PATENT	ENTWICKLUNG	0		275879999999981	6199
48	3	4	39	23	GEDICHT	LIEBE	FERS	0		547979999999981	12629
48	3	4	40	26	DICKICHT	WALD		0		-1	-1
48	4	5	1	5	ORCHESTER	KONZERT	KONZERT	1		1459	2771
48	4	5	2	20	RIESE	SCHRITT	GRÖSSE	0		480710000000009	8047
48	4	5	3	30	HEER	INFANTERIE	SOLDATEN	0		472710000000009	6255
48	4	5	4	6	GLAUBE	BIBEL	BIBEL	1		3528	4944
48	4	5	5	39	VERLETZUNG	SCHORF	WUNDE	0		1651	2479
48	4	5	6	36	STRASSE	TEER	GASSE	0		4832	5664
48	4	5	7	11	MÖBEL	LEHNE	COUCH	0		611910000000009	7104
48	4	5	8	7	AUFSTAND	REBELLION	STREIK	0		561289999999991	6726
48	4	5	9	38	FAHRZEUG	KETTE	FAHRRAD	0		102071000000001	12343
48	4	5	10	14	ANGABE	ZEUGE		0		-1	-1
48	4	5	11	9	KAUFHAUS	SCHAUFENSTER		0		-1	-1
48	4	5	12	27	SCHAUSPIEL	BÜHNE	THEATER	0		226260000000009	3495
48	4	5	13	23	ZÜGEL	WENDE	PFERD	0		554310000000009	8439
48	4	5	14	4	MAUER	BRÜSTUNG	EINHEIT	0		230410000000009	3616
48	4	5	15	2	GELENK	KEULE	KNÖCHEL	0		503260000000009	7103
48	4	5	16	21	BÜNDNIS	PAKT	ABKOMMEN	0		4944	6384
48	4	5	17	40	FLOTTE	DECK	VOOT	0		474470000000019	5408
48	4	5	18	10	INSTRUMENT	OBOE	OBOE	1		334120000000019	6335
48	4	5	19	33	REPTIL	ECHSE	ECHSE	1		107110000000009	1975
48	4	5	20	25	SPORT	SCHWEISS	SCHWEISS	1		507910000000009	6602
48	4	5	21	29	PINSEL	LEINWAND	LEINWAND	1		5188	6692
48	4	5	22	13	GESICHT	MASKE		0		-1	-1
48	4	5	23	24	INFEKTION	SCHMERZEN	ERREGER	0		1430	3622
48	4	5	24	3	BRÜCKE	SAN FRANCISCO	SAN FRANCISCO	1		122310000000009	7871
48	4	5	25	19	SCHULE	HOLZ	LEHRER	0		2439	3584
48	4	5	26	28	STIFT	KAPPE	FÜLLER	0		5742	7086
48	4	5	27	8	HEFT	NOTE		0		-1	-1
48	4	5	28	32	FABRIK	PRODUKTION	PATENT	0		255110000000009	3967
48	4	5	29	17	SCHIFF	DOCK	UNGLÜCK	0		163770000000019	3052
48	4	5	30	22	NATUR	PFLANZE	PARK	0		806810000000009	8964
48	4	5	31	12	FLOCKEN	SCHNEE	SCHNEE	1		1086.5	2176
48	4	5	32	26	FAHRRAD	PEDAL	PEDAL	1		382929999999981	4899
48	4	5	33	1	KRUG	BIER	BIER	1		359610000000009	4360
48	4	5	34	35	GETREIDE	DINKEL	DINKEL	1		137210000000009	2520
48	4	5	35	31	AUFTRAG	ARBEIT	ANWEISUNG	0		2492	3876
48	4	5	36	16	REISE	KONTINENT	SCHALTER	0		460710000000009	6233
48	4	5	37	34	EREIGNIS	FEST		0		-1	-1
48	4	5	38	18	BAHNHOF	KIOSK	SCHALTER	0		2263	3685
48	4	5	39	37	WEBER	KAMM	WOLLE	0		494610000000009	6082
48	4	5	40	15	TROPEN	AMAZONAS	AMAZONAS	1		264479999999981	4151
48	5	6	1	21	ARZT	PRAXIS	KRANKENHAUS	0		674170000000019	9968
48	5	6	2	30	BUCH	SCHRIFTSTELLER	ÜBERSCHRIFT	0		240709999999963	4731
48	5	6	3	27	MUSEUM	ÄGYPTEN	ART	0		549740000000037	6971
48	5	6	4	37	STRAUSS	TULPEN	BLUME	0		310309999999963	4631
48	5	6	5	39	LABOR	PIPETTE	PIPETTE	1		211840000000037	3911
48	5	6	6	16	NACHT	SCHEINWERFER	DUNKEL	0		305529999999981	4447
48	5	6	7	36	INSEKT	LIBELLE	LIBELLE	1		191909999999963	3511
48	5	6	8	3	GEBIRGE	EDELWEISS	GESTEIN	0		615570000000019	7615
48	5	6	9	22	ENERGIE	ÖL	WIND	0		379909999999963	4703
48	5	6	10	12	ZEUS	HADES	HADES	1		146920000000019	2635
48	5	6	11	17	REVOLVER	KALIBER	KALIBER	1		225090000000037	3619
48	5	6	12	5	EISENBAHN	SCHIENE	LOKOMOTIVE	0		679129999999981	13839
48	5	6	13	14	HOCHZEIT	ALTAR	EHEPAAR	0		343129999999981	7631
48	5	6	14	29	GRILLEN	SOMMER	SOMMER	1		1728.5	2975
48	5	6	15	10	TANNE	RINDE	PYRAMIDE	0		125110999999996	15607
48	5	6	16	40	RADIO	STIMME	SENDER	0		209420000000019	4135
48	5	6	17	2	WEIN	BLUME	TRAUBE	0		508709999999963	6167
48	5	6	18	32	SCHMIED	HUFEISEN		0		-1	-1
48	5	6	19	33	LADEN	REKLAME	SAFT	0		785529999999981	9819
48	5	6	20	1	UFER	DAMM	KÜSTE	0		305929999999981	4299
48	5	6	21	34	MUSKEL	SEHNE	SEHNE	1		535129999999981	6263
48	5	6	22	13	VERORDNUNG	BESCHEID	GESETZ	0		783590000000037	8895
48	5	6	23	28	BIBLIOTHEK	SIGNATUR	VERLEIH	0		241529999999981	3459
48	5	6	24	24	SPIELZEUG	PLASTIK	AUTO	0		969129999999981	11035
48	5	6	25	19	THEATER	REIHE	ARTIST	0		207909999999963	9679
48	5	6	26	18	KAMPF	SIEG		0		-1	-1
48	5	6	27	31	ORKAN	WIRBEL	SÄULE	0		527559999999963	6639
48	5	6	28	35	KÜSTE	DÜNE	KLIPPEN	0		222329999999981	3783
48	5	6	29	4	WINTER	UNFALL	EIS	0		420709999999963	8845
48	5	6	30	38	FISCH	SCHUPPEN		0		-1	-1
48	5	6	31	20	RINGE	BAUM	EHE	0		132709999999963	3143
48	5	6	32	6	DYNAMO	LICHT	LICHT	1		127520000000019	3175
48	5	6	33	11	SCHACH	TURM	TURM	1		152409999999963	2215
48	5	6	34	26	KÜCHE	EIMER	TOPF	0		264729999999981	3807
48	5	6	35	15	GEFÄNGNIS	VERGEHEN	ENTLASSUNG	0		4871.5	6759
48	5	6	36	8	FLUGZEUG	TOMATENSAFT	SCHALTER	0		226209999999963	3871
48	5	6	37	25	AQUARELL	GALERIE	FARBE	0		152729999999981	3495
48	5	6	38	7	TONNE	REGEN	WASSER	0		193520000000019	3199
48	5	6	39	23	NÄHEN	KREUZSTICH	STICH	0		246240000000037	3391
48	5	6	40	9	HERD	FEUER	OFEN	0		281459999999963	3471
48	6	7	1	34	EMANZIPATION	GLEICHSTELLUNG	GLEICHSTELLUNG	1		408140000000037	6727
48	6	7	2	15	SCHLAMM	HÜRDE	DRECK	0		155140000000037	2495
48	6	7	3	10	EIFERSUCHT	GRUND	NEID	0		163470000000019	2167
48	6	7	4	12	WHISKY	DUDELSACK	DUDELSACK	1		203140000000037	5471
48	6	7	5	39	ÄRGER	FEINDSELIGKEIT	STREIT	0		172740000000037	3343
48	6	7	6	14	PROFESSOR	HOCHSCHULE	HOCHSCHULE	1		151690000000037	3619
48	6	7	7	26	ANTWORT	BEKENNTNIS	FRAGE	0		309940000000037	4079
48	6	7	8	2	KAMMER	GEKLAPPER	KELLER	0		455540000000037	6549
48	6	7	9	21	KRANKENWAGEN	NOTFALL	ARZT	0		316529999999981	4621
48	6	7	10	4	WEISE	ART	SCHLAU	0		252729999999981	3711
48	6	7	11	29	ALGEBRA	FUNKTION	FUNKTION	1		352790000000037	9045
48	6	7	12	37	MIKROSKOP	BAKTERIEN	BAKTERIEN	1		196129999999981	3579
48	6	7	13	8	FIEBER	ERSCHÖPFUNG		0		-1	-1
48	6	7	14	30	DARBIETUNG	BEOBACHTUNG	VORSTELLUNG	0		201129999999981	6825
48	6	7	15	1	HERZLICHKEIT	GEHÄSSIGKEIT		0		-1	-1
48	6	7	16	11	ÜBERBLICK	STANDPUNKT	INHALT	0		221540000000037	6867
48	6	7	17	3	AUSBILDUNG	ZUKUNFT	ZUKUNFT	1		384329999999981	5251
48	6	7	18	35	HAUSSCHUHE	PFEIFE		0		-1	-1
48	6	7	19	22	SCHLEIM	HAFER	TRAUBE	0		851129999999981	11737
48	6	7	20	25	METHODE	VERSUCH	VERSUCH	1		226140000000037	3669
48	6	7	21	38	ZAUBERER	ENTHÜLLUNG	TRICK	0		117009999999963	2190
48	6	7	22	16	FUSSKNÖCHEL	ARM	ARM	1		136279999999981	2017
48	6	7	23	20	TINTE	BLEISTIFT	BLEISTIFT	1		190929999999981	4740
48	6	7	24	23	SCHÄDEL	LEICHE	MORD	0		332309999999963	10129
48	6	7	25	5	ZITRONE	ERDBEERE	ERDBEERE	1		138329999999981	4519
48	6	7	26	9	STEUER	UNTERSCHLAGUNG	FINANZEN	0		303140000000037	4927
48	6	7	27	36	VERMITTLUNG	INTERVIEW	WEITERLEITUNG	0		241540000000037	5432
48	6	7	28	32	ZERSTÖRUNG	AUSROTTUNG	VERWÜSTUNG	0		560379999999981	7850
48	6	7	29	40	ARGUMENT	ENTSCHEIDUNG	BEISPIEL	0		309240000000037	4508
48	6	7	30	28	ENTFÜHRUNG	AUSBEUTE	GEISEL	0		364729999999981	4759
48	6	7	31	27	LAWINE	FELSBLOCK	GESTEIN	0		272420000000019	5455
48	6	7	32	18	STANGE	STOSS	STOSS	1		182340000000037	2944
48	6	7	33	24	DOKTOR	KLINIK	PATIENT	0		199040000000037	3250
48	6	7	34	33	CHARME	HERZ	LIEBE	0		162479999999981	2429
48	6	7	35	13	ERFOLG	LEBENSLAUF	BERUF	0		6967.5	7735
48	6	7	36	19	UMWELT	GEFÄHRDUNG		0		-1	-1
48	6	7	37	17	VERSCHIEDENHEIT	GEGENTEIL	UNTERSCHIED	0		3336	6647
48	6	7	38	6	HEKTAR	ZAUN	ZAUN	1		3469	4486
48	6	7	39	7	BOTSCHAFTER	NATIONALITÄT	DIPLOMAT	0		520059999999963	7009
48	6	7	40	31	TODESKAMPF	LEBEN	GIFT	0		702240000000037	8431
48	7	8	1	18	BLASE	BAUCH	GUMMI	0		905559999999963	10183
48	7	8	2	4	TRANSPORT	LAGER	LAGER	1		161540000000037	2446
48	7	8	3	33	GETRÄNK	SCHAUM	WEIN	0		565540000000037	6649
48	7	8	4	15	PLAKAT	HAMMER	WAHL	0		511859999999963	6254
48	7	8	5	28	SCHATTEN	EXISTENZ	UNWIRKLICH	0		515140000000037	7314
48	7	8	6	8	FAMILIE	MUTTER	MUTTER	1		178009999999963	2836
48	7	8	7	39	RÄUBER	DIEBSTAHL	DIEB	0		115159999999963	2135
48	7	8	8	23	ÄRA	ZEITALTER	ZEITALTER	1		131959999999963	3439
48	7	8	9	31	VERWALTUNG	GENEHMIGUNG	BEHÖRDE	0		5187.5	13607
48	7	8	10	27	ERFAHRUNG	UNWISSENHEIT	SAMMLUNG	0		903140000000037	10711
48	7	8	11	13	BÜSTENHALTER	BUSEN	BUSEN	1		159940000000037	3087
48	7	8	12	11	REIZ	REAKTION	SIGNAL	0		968740000000037	12767
48	7	8	13	25	STIMMUNG	ATMOSPHÄRE	GEFÜHL	0		121355999999996	14722
48	7	8	14	12	ABFALL	SCHMUTZ	MIST	0		494059999999963	8740
48	7	8	15	34	ENTSPANNUNG	BEDROHUNG		0		-1	-1
48	7	8	16	17	THEMA	INTERESSE	LISTE	0		112572000000002	12303
48	7	8	17	14	LÜGE	WAHRHEIT	UNWAHR	0		343959999999963	5487
48	7	8	18	40	GESTALTUNG	LANDSCHAFT		0		-1	-1
48	7	8	19	5	JUNGFRAU	SCHLEIER	VERSCHLEIERUNG	0		597540000000037	14416
48	7	8	20	38	PFEFFER	BUTTER	BUTTER	1		105440999999996	11713
48	7	8	21	26	ADMIRAL	WAFFENRUHE	GENERAL	0		2465.5	3908
48	7	8	22	29	SÄUGLING	WIEGE	MILCH	0		400229999999981	5071
48	7	8	23	36	LEERE	DUMPFHEIT	NICHTS	0		4023.5	5367
48	7	8	24	22	BEGINN	FOLGE	ANFANG	0		211379999999981	3567
48	7	8	25	9	BEMÜHUNGEN	ANSTRENGUNG		0		-1	-1
48	7	8	26	10	IRRTUM	MISSVERSTÄNDNIS	FALSCH	0		179725999999996	19510
48	7	8	27	37	FISCHER	MEER	BOOT	0		338129999999981	5218
48	7	8	28	35	LEICHTIGKEIT	SCHWERKRAFT	SCHWERKRAFT	1		528459999999963	9244
48	7	8	29	30	STRAND	VERGNÜGEN	URLAUBER	0		139959999999963	8735
48	7	8	30	24	SOZIALIST	PAROLE	ANARCHIST	0		12975.5	17727
48	7	8	31	2	GELEGENHEIT	LIEBSCHAFT	NUTZEN	0		8191.5	9250
48	7	8	32	1	WOHNUNG	HEIM	ZIMMER	0		341259999999963	4844
48	7	8	33	6	DICHTER	ZITAT	ZITAT	1		539859999999963	8344
48	7	8	34	19	LERCHE	FRÖHLICHKEIT	GESANG	0		6822.5	8238
48	7	8	35	32	MÜNDIGKEIT	ABHÄNGIGKEIT	VOLLJÄHRIG	0		4535.5	7455
48	7	8	36	16	PERSON	SCHADEN	FREUND	0		8775.5	10015
48	7	8	37	7	FENSTER	BEWOHNER	TÜR	0		5215.5	5871
48	7	8	38	3	GABEL	SOSSE	SUPPE	0		212759999999963	3415
48	7	8	39	20	FLEISCH	RAUBTIER	SCHWEIN	0		2191.5	6111
48	7	8	40	21	ERMÜDUNG	KREISLAUF		0		-1	-1
48	8	9	1	14	VERANSTALTUNG	ÖFFENTLICHKEIT	AUFFÜHRUNG	0		162259000000004	19835
48	8	9	2	30	ZUGEHÖRIGKEIT	GENERATION	NATIONALITÄT	0		224069999999925	6589
48	8	9	3	18	WELLE	FLUT	KÜSTE	0		809059999999963	9050
48	8	9	4	38	SEILTÄNZER	SCHWERPUNKT	BALANCE	0		153440000000037	5279
48	8	9	5	13	SARG	GRAB	GRAB	1		171169999999925	2631
48	8	9	6	33	ÄHNLICHKEIT	WIEDERHOLUNG	GLEICHHEIT	0		207959999999963	3736
48	8	9	7	1	INSTANZ	GESETZGEBUNG	GERICHT	0		413459999999963	5969
48	8	9	8	12	HALLE	TURNIER	STROH	0		103405999999996	11372
48	8	9	9	21	ORIENTIERUNG	AUSGANG		0		-1	-1
48	8	9	10	32	GLETSCHER	POL	POL	1		212780000000075	2759
48	8	9	11	35	AUFPRALL	FALL	FALL	1		229190000000037	3127
48	8	9	12	37	STUDIUM	WIRTSCHAFT	HOCHSCHULE	0		183980000000075	5271
48	8	9	13	10	VORTRAG	REDNER	REDNER	1		575940000000037	7026
48	8	9	14	17	SONATE	KLAVIER	KLAVIER	1		144459999999963	2709
48	8	9	15	5	KAMERAD	OPFER	VERTRAUEN	0		549469999999925	8759
48	8	9	16	27	STRICK	SCHLINGE	SCHLAUFE	0		356669999999925	6669
48	8	9	17	6	BÜRGSCHAFT	VOLLMACHT	VERANTWORTUNG	0		123420999999996	15009
48	8	9	18	2	GEDULD	KONTROLLE	FADEN	0		851880000000075	9838
48	8	9	19	22	TAKT	HARFE	NOTE	0		163159999999963	2360
48	8	9	20	28	GEMÜT	HEITERKEIT	STIMMUNG	0		256159999999963	4454
48	8	9	21	31	ANREGUNG	BEISPIEL		0		-1	-1
48	8	9	22	39	ABRECHNUNG	BANKIER	ZAHLUNG	0		128795999999996	14287
48	8	9	23	19	VERBRENNUNG	PROZESSION	HEXE	0		344880000000075	4439
48	8	9	24	36	VERZIERUNG	PALAST	SCHMUCK	0		384780000000075	5247
48	8	9	25	24	GANGSTER	VERBRECHEN	BANDE	0		124715999999996	13271
48	8	9	26	40	GESCHENK	UNDANK	FREUDE	0		299180000000075	4559
48	8	9	27	23	TOTSCHLAG	BRUTALITÄT	MORD	0		151959999999963	2311
48	8	9	28	34	REGEL	KOMBINATION	GESETZ	0		207980000000075	3287
48	8	9	29	26	DUFT	GERUCH	GERUCH	1		133830000000075	2599
48	8	9	30	15	BÜCHEREI	VERLEIH	VERLEIH	1		167709999999963	5045
48	8	9	31	3	GITTER	BESCHRÄNKUNG	GEFÄGNIS	0		4262	6218
48	8	9	32	7	SPRÜHREGEN	FLUSS		0		-1	-1
48	8	9	33	4	TÜR	SCHRANK	BODEN	0		938280000000075	10430
48	8	9	34	8	ANHÄNGER	MEISTER		0		-1	-1
48	8	9	35	9	KOCHTOPF	BÜGELEISEN	BÜGELEISEN	1		242380000000075	4719
48	8	9	36	25	FINDIGKEIT	EINFALL	FUND	0		863159999999963	9289
48	8	9	37	16	KRANKHEIT	SYMPTOM	INFEKTION	0		205380000000075	3525
48	8	9	38	11	GESCHOSS	PFEIL		0		-1	-1
48	8	9	39	29	RHEUMATISMUS	IMMUNITÄT	IMMUNITÄT	1		287359999999963	4865
48	8	9	40	20	KUMMER	TRAURIGKEIT		0		-1	-1
								65
