## Supplementary material for "Vast amounts of encoded items nullify but do not reverse the effect of sleep on declarative memory": Dataset: PAL_49_1_2.xlsx

### Sheet: Tabelle1
VP_Nr	Block	VersioN	counter	pair_code	cue	correct_answer	answer		accuracy	reactiontime1	reactiontime2
49	1	9	1	35	AUFPRALL	FALL	SPRUNG	0		2487.6	4879
49	1	9	2	6	BÜRGSCHAFT	VOLLMACHT	VERTRAG	0		2719.2	8754
49	1	9	3	21	ORIENTIERUNG	AUSGANG	KARTE	0		2012.6	5252
49	1	9	4	12	HALLE	TURNIER		0		-1	-1
49	1	9	5	11	GESCHOSS	PFEIL	STOCK	0		1532.6	3332
49	1	9	6	32	GLETSCHER	POL	EIS	0		159160000000001	2866
49	1	9	7	4	TÜR	SCHRANK	WEG	0		4660.7	6196
49	1	9	8	38	SEILTÄNZER	SCHWERPUNKT	ARTIST	0		189560000000001	4143
49	1	9	9	30	ZUGEHÖRIGKEIT	GENERATION	GEMEINSCHAFT	0		352339999999999	6679
49	1	9	10	8	ANHÄNGER	MEISTER	GEFOLGE	0		387960000000001	6127
49	1	9	11	20	KUMMER	TRAURIGKEIT	TROST	0		1775.8	3359
49	1	9	12	36	VERZIERUNG	PALAST	STUK	0		433489999999999	7031
49	1	9	13	7	SPRÜHREGEN	FLUSS	NIESEL	0		3263.8	5087
49	1	9	14	3	GITTER	BESCHRÄNKUNG		0		-1	-1
49	1	9	15	23	TOTSCHLAG	BRUTALITÄT	MORD	0		2934.8	6175
49	1	9	16	24	GANGSTER	VERBRECHEN	KRIMINELLER	0		414210000000001	10175
49	1	9	17	28	GEMÜT	HEITERKEIT		0		-1	-1
49	1	9	18	33	ÄHNLICHKEIT	WIEDERHOLUNG	GEMEINSAMKEIT	0		148679999999999	4686
49	1	9	19	25	FINDIGKEIT	EINFALL		0		-1	-1
49	1	9	20	31	ANREGUNG	BEISPIEL	ERREGUNG	0		191110000000001	4280
49	1	9	21	37	STUDIUM	WIRTSCHAFT	KLAUSUR	0		323960000000001	5439
49	1	9	22	15	BÜCHEREI	VERLEIH	BIBIOTHEK	0		381560000000001	7368
49	1	9	23	40	GESCHENK	UNDANK	SCHLEIFE	0		229039999999999	4182
49	1	9	24	18	WELLE	FLUT	SEE	0		177579999999999	6295
49	1	9	25	2	GEDULD	KONTROLLE		0		-1	-1
49	1	9	26	22	TAKT	HARFE	SCHLAG	0		162210000000001	3242
49	1	9	27	13	SARG	GRAB	GRAB	1		203160000000001	3197
49	1	9	28	10	VORTRAG	REDNER	REFERENT	0		378660000000001	5970
49	1	9	29	5	KAMERAD	OPFER	MANNSCHAFT	0		174360000000001	3992
49	1	9	30	1	INSTANZ	GESETZGEBUNG		0		-1	-1
49	1	9	31	17	SONATE	KLAVIER	DUR	0		154060000000001	2540
49	1	9	32	39	ABRECHNUNG	BANKIER		0		-1	-1
49	1	9	33	26	DUFT	GERUCH	PARFUM	0		539879999999999	7431
49	1	9	34	34	REGEL	KOMBINATION	WERK	0		322029999999999	4471
49	1	9	35	14	VERANSTALTUNG	ÖFFENTLICHKEIT	KONZERT	0		745560000000001	9593
49	1	9	36	9	KOCHTOPF	BÜGELEISEN	DECKEL	0		210260000000001	5222
49	1	9	37	19	VERBRENNUNG	PROZESSION	FEUER	0		172779999999999	7343
49	1	9	38	27	STRICK	SCHLINGE	STOCK	0		170379999999999	3313
49	1	9	39	29	RHEUMATISMUS	IMMUNITÄT		0		-1	-1
49	1	9	40	16	KRANKHEIT	SYMPTOM	ARZT	0		281579999999999	4647
49	2	10	1	20	SPIRALE	FRUCHTBARKEIT	FRUCHTBARKEIT	1		657580000000005	10279
49	2	10	2	21	ELITE	VERMÖGEN	UNI	0		516760000000009	6384
49	2	10	3	16	STRICH	SKIZZE	KREUZ	0		379189999999991	5544
49	2	10	4	12	ZENTIMETER	METER	METER	1		143989999999991	3616
49	2	10	5	29	ZUSPITZUNG	PUNKT	PUNKT	1		243989999999991	5544
49	2	10	6	8	UMARMUNG	INTEGRATION	WÄRME	0		347980000000005	5344
49	2	10	7	25	PARADIES	MENSCH	MENSCHEN	1		191560000000009	3768
49	2	10	8	32	SCHIFFBRUCH	UNGLÜCKSFALL	OZEAN	0		416789999999991	6368
49	2	10	9	22	LIEGE	VERANDA	STUHL	0		211980000000005	4258
49	2	10	10	15	PATIENT	THERAPIE	KRANKENHAUS	0		208480000000005	10245
49	2	10	11	6	ABSCHLUSS	PROJEKT	DIPLOM	0		440780000000005	7274
49	2	10	12	9	VOLK	GEMEINDE	GEMEINSCHAFT	0		188089999999991	4797
49	2	10	13	26	POLITIKER	ZUVERSICHT	FRAKTION	0		440539999999991	6936
49	2	10	14	38	REDAKTEUR	KORRESPONDENZ	KOMMENTAR	0		724789999999991	10703
49	2	10	15	23	SCHNORCHEL	ATLANTIK	PAZIFIK	0		212789999999991	6272
49	2	10	16	37	NEUROSE	PSYCHOLOGIE	PSYCHOSE	0		257580000000005	5800
49	2	10	17	34	VERDROSSENHEIT	RESIGNATION		0		-1	-1
49	2	10	18	3	LINIE	BUS	KREIS	0		224480000000005	3719
49	2	10	19	2	KAMERADSCHAFT	PARTNER	MANSCHAFT	0		150430000000005	4373
49	2	10	20	13	GENAUIGKEIT	AUFMERKSAMKEIT	EXAKT	0		199180000000005	6746
49	2	10	21	36	GESCHLECHT	MANN	MANN	1		158789999999991	2580
49	2	10	22	18	FASCHIST	IDEOLOGIE	NAZI	0		1840.5	4248
49	2	10	23	35	VERLAUF	ENDUNG	HISTORIE	0		2351	6619
49	2	10	24	19	DROGE	VERHEIMLICHUNG	CANNABIS	0		856289999999991	11002
49	2	10	25	24	MAKEL	SELBSTBEWUSSTSEIN	FLECK	0		666780000000005	8376
49	2	10	26	10	MAGEN	RESTAURANT	DARM	0		199180000000005	3432
49	2	10	27	7	LOYALITÄT	BRUDER		0		-1	-1
49	2	10	28	17	KÄFER	RUINE	BLATT	0		6152	16736
49	2	10	29	30	PASSION	ORGASMUS	CHRISTUS	0		191180000000005	4400
49	2	10	30	40	PEITSCHE	MISSHANDLUNG	BESTRAFUNG	0		7720	10199
49	2	10	31	31	SAMT	STOFF	STOFF	1		1728	3480
49	2	10	32	33	OPERATION	KOMA	KRANKENHAUS	0		3430.5	6156
49	2	10	33	27	MONSTER	MUT	BETT	0		222230000000005	3429
49	2	10	34	28	ANKÜNDIGUNG	EXAMEN	VERLAUTBARUNG	0		438089999999991	8289
49	2	10	35	39	ERMORDUNG	GESTÄNDNIS	LEICHE	0		6195	7529
49	2	10	36	14	ZUSAMMENHANG	VORZEICHEN		0		-1	-1
49	2	10	37	4	FAHRT	AUTOBAHN	AUTO	0		1628.5	3768
49	2	10	38	1	PROGNOSE	GEWISSHEIT	DIAGNOSE	0		176789999999991	4728
49	2	10	39	11	DIREKTOR	GESCHÄFT	SCHULE	0		2512	8498
49	2	10	40	5	ANZUG	BÖRSE		0		260480000000005	3389
49	3	11	1	16	TRAKTOR	LENKSTANGE	BAUER	0		2182	3535
49	3	11	2	6	AMATEUR	HOBBY	PROFI	0		2129	4257
49	3	11	3	21	GANS	ENTE	FUCHS	0		3735	5464
49	3	11	4	27	DOLCH	STICH	LEICHE	0		350410000000009	5024
49	3	11	5	2	UNTAUGLICHKEIT	FAHRER	ABFUHR	0		437489999999991	6503
49	3	11	6	7	BODEN	FUND	DECKE	0		239210000000009	3696
49	3	11	7	33	STURZ	REGIERUNG	BODEN	0		319210000000009	4594
49	3	11	8	31	KOPPEL	STIER	VIEH	0		323689999999991	4773
49	3	11	9	22	KARTE	HINDERNIS	WEG	0		222870000000019	3152
49	3	11	10	37	HIRTE	SCHAF	SCHAF	1		175189999999991	3604
49	3	11	11	4	MEDAILLE	WETTBEWERB	SIEGER	0		195489999999991	3611
49	3	11	12	10	ZULASSUNG	NACHWEIS		0		-1	-1
49	3	11	13	18	TREIBSTOFF	KILOMETER	AUTO	0		382729999999981	7311
49	3	11	14	9	WAHL	GREMIUM	PARTEI	0		447110000000009	7103
49	3	11	15	13	FEHLTRITT	VERANTWORTUNG	VORBEI	0		5277	6985
49	3	11	16	14	LEISTUNG	PROVISION	ENTLOHNUNG	0		4676.5	8917
49	3	11	17	29	BUDE	KÜHLSCHRANK	FENSTER	0		266379999999981	4144
49	3	11	18	26	HAND	GESTE	FUSS	0		184320000000019	16808
49	3	11	19	30	STRATEGIE	NÄHERUNG		0		575110000000009	7551
49	3	11	20	23	KATEGORIE	GÜLTIGKEIT		0		-1	-1
49	3	11	21	5	INSTITUTION	ABTEILUNG	GEBÄUDE	0		399889999999991	6795
49	3	11	22	32	KRAMPF	BEIN	WADE	0		305110000000009	5979
49	3	11	23	35	BEHANDLUNG	MANDEL	ARZT	0		191910000000009	3815
49	3	11	24	17	HANDSCHRIFT	BUCHSTABE	FÜLLER	0		3948.5	7287
49	3	11	25	36	WALZER	GALA	WIEN	0		3359	5236
49	3	11	26	40	WIND	ELEMENT	HAUCH	0		702710000000009	8395
49	3	11	27	20	VATERUNSER	RELIGION	GOTT	0		629489999999991	8215
49	3	11	28	28	VERSEUCHUNG	RATTE	EPEDEMIE	0		297760000000009	5877
49	3	11	29	1	SCHALTER	FLUGHAFEN		0		-1	-1
49	3	11	30	24	AUSSCHAU	GIPFEL	TURM	0		184420000000019	3311
49	3	11	31	12	ATOM	MOLEKÜL	MOLEKÜL	1		139939999999991	4290
49	3	11	32	39	GEWINNUNG	WERBER	VERSUCHUNG	0		264510000000009	7579
49	3	11	33	38	WEG	WILLE	ZIEL	0		207310000000009	3801
49	3	11	34	15	ATTRAKTION	WELTWUNDER	SCHÖNHEIT	0		379110000000009	9567
49	3	11	35	11	SCHEIDUNG	INSTABILITÄT	TRENNUNG	0		2719	5319
49	3	11	36	8	REKORD	ARBEITSLOSIGKEIT	GEWINN	0		310289999999991	5049
49	3	11	37	3	COMPUTER	ZEITVERTREIB		0		-1	-1
49	3	11	38	19	BEGNADIGUNG	DROHUNG	ENTLASTUNG	0		3413.5	7079
49	3	11	39	25	PHILOSOPHIE	SINN	PSYCHE	0		189179999999981	4547
49	3	11	40	34	SYMBOL	WAPPEN		0		-1	-1
49	4	12	1	24	ALARM	ÜBUNG	FEUER	0		168220000000019	7602
49	4	12	2	29	MOTOR	INDUSTRIALISIERUNG	ÖL	0		189620000000019	2512
49	4	12	3	30	DORF	ISOLATION	EINSAM	0		269510000000009	4215
49	4	12	4	23	JUGEND	SCHWIMMBAD	FREIBAD	0		175970000000019	5159
49	4	12	5	17	BEGRÜNDER	PRÄSIDENT	ORT	0		444729999999981	6247
49	4	12	6	38	ABEND	MORGEN	MORGEN	1		186320000000019	4735
49	4	12	7	40	KERZE	DOCHT	LICHT	0		133629999999981	2695
49	4	12	8	13	STAAT	UNTERSTÜTZUNG	OBERHAUPT	0		193470000000019	4569
49	4	12	9	35	NOTLAGE	DILEMMA	RETTUNG	0		198060000000009	3810
49	4	12	10	16	FREUNDIN	ZÄRTLICHKEIT	ZÄRTLICHKEIT	1		1621	9964
49	4	12	11	12	HÖLLE	MYTHOS	HIMMEL	0		678889999999991	9847
49	4	12	12	7	HIRN	STUDIE	VERSTAND	0		503220000000019	7210
49	4	12	13	5	BINDUNG	BABY	PARTNERSCHAFT	0		236510000000009	7621
49	4	12	14	26	EVOLUTION	ERWEITERUNG	ANPASSUNG	0		444710000000009	10791
49	4	12	15	10	ZAUBERKÜNSTLER	TRICK	ILLUSION	0		191929999999981	4505
49	4	12	16	39	ORDNUNG	ZUCHT	UNORDNUNG	0		222129999999981	5773
49	4	12	17	11	PROGRAMM	KINO	KINO	1		188510000000009	3831
49	4	12	18	20	HORN	WARNUNG		0		-1	-1
49	4	12	19	4	KLOSTER	EINSCHRÄNKUNG	MÖNCH	0		291129999999981	5231
49	4	12	20	9	ADER	GESTEIN	BLUT	0		2811.5	4327
49	4	12	21	21	LIKÖR	SEKT	SEKT	1		343129999999981	4519
49	4	12	22	22	PARTEI	ABSTIMMUNG	PROGRAMM	0		416710000000009	6799
49	4	12	23	36	EINSPARUNG	RECHNUNG	ERSPARNISS	0		188710000000009	5111
49	4	12	24	27	BEEINFLUSSUNG	VERMARKTUNG		0		-1	-1
49	4	12	25	28	UNSTERBLICHKEIT	AUFERSTEHUNG	VAMPIR	0		271910000000009	4669
49	4	12	26	37	INVESTITION	KONZERN	GEWINN	0		477729999999981	6409
49	4	12	27	18	PARTY	THEKE	ALKOHOL	0		219929999999981	5823
49	4	12	28	1	EMPFINDUNG	GELASSENHEIT	GEFÜHL	0		205510000000009	4823
49	4	12	29	34	BLEI	STAHL	STAHL	1		293379999999981	4711
49	4	12	30	8	KARTELL	KONSENS	EINIGKEIT	0		367110000000009	6295
49	4	12	31	19	BAHNSTEIG	ANPASSUNG	ZUG	0		234329999999981	3223
49	4	12	32	14	SCHLAFWANDELN	UNWIRKLICHKEIT	IRRUNG	0		484329999999981	10719
49	4	12	33	15	VERHAFTUNG	KLINGE	STAFTAT	0		243910000000009	4689
49	4	12	34	32	KOORDINATION	HANDHABUNG	KARTE	0		250110000000009	3925
49	4	12	35	31	REICH	PROFIT	ARM	0		174679999999981	2913
49	4	12	36	6	SCHLACHTUNG	SCHWEIN	SCHWEIN	1		167360000000009	4805
49	4	12	37	25	BESTATTUNG	SELBSTMORD	LEICHE	0		654379999999981	8023
49	4	12	38	3	BEIFALL	APPLAUS	APPLAUS	1		276470000000019	4969
49	4	12	39	33	ERÖFFNUNG	GRÜNDUNG	LOKAL	0		293310000000009	5917
49	4	12	40	2	GENIE	MATHEMATIK	WAHNSINN	0		179229999999981	3951
49	5	13	1	5	AUFTAKT	SPIEL	BEGINN	0		156609999999963	3226
49	5	13	2	3	OZEAN	KRABBE	WASSER	0		305540000000037	5063
49	5	13	3	28	NACHRICHT	GEBURTSTAG	BRIEF	0		291140000000037	4383
49	5	13	4	2	PARK	VEGETATION	PFLANZE	0		340740000000037	6700
49	5	13	5	22	WIEDERHERSTELLUNG	VERSCHLECHTERUNG	AUFTAKT	0		300140000000037	5369
49	5	13	6	23	STREIK	KONFLIKT	UNZUFRIEDENHEIT	0		3562	8095
49	5	13	7	39	FREILASSUNG	AUFENTHALT	GEFÄNGNISS	0		234340000000037	6319
49	5	13	8	12	TRAINER	STIL	SPORT	0		236679999999981	5162
49	5	13	9	21	REVOLUTION	WIDERSTAND		0		787409999999963	12516
49	5	13	10	29	KONJUNKTUR	DIAGNOSE	GEWINN	0		837540000000037	10719
49	5	13	11	17	WAFFE	KRIEG	KRIEG	1		224720000000019	5279
49	5	13	12	19	INSEL	URLAUBER	TOURISTEN	0		263140000000037	6295
49	5	13	13	7	KRANZ	NEST	BLUME	0		298320000000019	4759
49	5	13	14	9	STALL	KUH	KUH	1		279120000000019	3951
49	5	13	15	34	FRAU	BLUSE	BLUSE	1		191829999999981	3927
49	5	13	16	37	FLAMME	LEUCHTE	KERZE	0		255940000000037	4407
49	5	13	17	35	ZUCKER	SPEISE	SÜSSSPEISE	0		617190000000037	11167
49	5	13	18	4	SPRECHER	AUFRUF	RADIO	0		286240000000037	7743
49	5	13	19	16	TRAINING	PULS	SPORTLER	0		239120000000019	5207
49	5	13	20	38	SUBMISSION	ERNIEDRIGUNG	UNTERORDNUNG	0		383140000000037	7783
49	5	13	21	6	BEGEISTERUNG	GEFÜHL		0		-1	-1
49	5	13	22	10	MILCH	KÄSE	KÄSE	1		530340000000037	7575
49	5	13	23	1	WAHNSINN	ANSTALT	GENIE	0		203479999999981	3311
49	5	13	24	15	VERBRÜDERUNG	ENTSCHULDIGUNG	GEMEINSCHAFT	0		447929999999981	9551
49	5	13	25	20	ZAHL	PHYSIK	GRAF	0		181220000000019	2952
49	5	13	26	8	BEWUNDERUNG	SCHÖNHEIT		0		-1	-1
49	5	13	27	40	REGENSCHIRM	BEDARF	NÖTIG	0		425840000000037	6178
49	5	13	28	31	TEICH	ÜBERSCHWEMMUNG	WASSER	0		271929999999981	4571
49	5	13	29	30	HASS	GEFECHT	LIEBE	0		143640000000037	2600
49	5	13	30	32	KLEIDERSCHRANK	HANDSCHUH	KLAMOTTEN	0		1770.5	4467
49	5	13	31	25	GERICHTSHOF	UNWAHRHEIT	RICHTER	0		154329999999981	3271
49	5	13	32	13	ZAHLUNG	QUITTUNG	GELD	0		274329999999981	3739
49	5	13	33	24	ENTSCHLOSSENHEIT	DURCHSETZUNG		0		-1	-1
49	5	13	34	26	KUNSTWERK	AUFMACHUNG	PINSEL	0		194329999999981	3479
49	5	13	35	33	SENDER	NOTIZ	EMPFÄNGER	0		182329999999981	6983
49	5	13	36	11	DOKUMENT	BESCHEINIGUNG	BRIEF	0		144729999999981	4007
49	5	13	37	27	SUBSTANZ	SEELE	RREAGENZ	0		219059999999963	6080
49	5	13	38	14	MUSIK	OPER	NOTEN	0		143929999999981	3167
49	5	13	39	36	KLEINIGKEIT	WAAGE		0		-1	-1
49	5	13	40	18	BEWERTUNG	KELLNERIN		0		-1	-1
49	6	14	1	23	FLÜCHTLING	ASYL	ASYL	1		2910.5	4550
49	6	14	2	32	SCHLUSSFOLGERUNG	KONSEQUENZ	FAZIT	0		283940000000037	4304
49	6	14	3	15	LAMM	MITTAGESSEN	BRATEN	0		371190000000037	5750
49	6	14	4	38	ZELT	ZIRKUS	HERING	0		212740000000037	3648
49	6	14	5	4	INFLATION	ENTWERTUNG	ENTWERTUNG	1		681070000000019	16279
49	6	14	6	34	NACHBARSCHAFT	HECKE	GEMEINSCHFT	0		171990000000037	6110
49	6	14	7	2	SOLO	MUSIKINSTRUMENT	MUSIKINSTRUMENT	1		236759999999963	7663
49	6	14	8	1	GEMEINSCHAFT	ZUSAMMENARBEIT	GEFÜHL	0		267940000000037	5327
49	6	14	9	31	TOD	NOTWEHR	LEBEN	0		147159999999963	2686
49	6	14	10	30	DIAKONIE	VERSORGUNG	BARMHERZIGKEIT	0		276040000000037	8016
49	6	14	11	25	FRIEDEN	ALLIANZ		0		-1	-1
49	6	14	12	24	VATER	VORBILD	VORBILD	1		210359999999963	4207
49	6	14	13	29	FAUST	GEWALT	GOETHE	0		201290000000037	4023
49	6	14	14	19	MINIMUM	NOTWENDIGKEIT	MAXIMUM	0		101109999999963	3295
49	6	14	15	6	LIMIT	MAXIMUM	ZIEL	0		222340000000037	3192
49	6	14	16	40	LEBER	ORGAN	NIERE	0		153459999999963	3129
49	6	14	17	12	UNHEIL	ALPTRAUM		0		160459999999963	7289
49	6	14	18	26	RASSE	NATIONALIST	NAZI	0		157859999999963	6819
49	6	14	19	35	LIST	NAZI	TÜCKE	0		250259999999963	4774
49	6	14	20	33	KNOBLAUCH	VAMPIR	VAMPIR	1		155940000000037	4284
49	6	14	21	36	SÄUFER	WIRT	ALKOHOLIKER	0		389379999999981	7474
49	6	14	22	16	FREUNDSCHAFT	GEFÄHRTE	LIEBE	0		153859999999963	2762
49	6	14	23	21	UNABHÄNGIGKEIT	SELBSTBESTIMMUNG	FREIHEIT	0		163940000000037	3863
49	6	14	24	18	KONFRONTATION	RACHE		0		-1	-1
49	6	14	25	3	IDIOT	UNSINN	DUMMHEIT	0		208759999999963	4095
49	6	14	26	10	SCHMUGGEL	IMPORT	VERBRECHEN	0		263159999999963	5136
49	6	14	27	14	WANGE	CHRIST	CHRIST	1		239059999999963	3902
49	6	14	28	20	ERKLÄRUNG	WISSENSCHAFT		0		-1	-1
49	6	14	29	9	INTENSIVSTATION	KRANKENHAUS	KRANKENHAUS	1		162440000000037	4984
49	6	14	30	11	PRÄDIKAT	PRIMA	PRIMA	1		272759999999963	4071
49	6	14	31	39	GESELLSCHAFT	EINHEIT	GEMEINSCHAFT	0		170340000000037	6319
49	6	14	32	22	AUTOR	ERFINDUNG	BUCH	0		196740000000037	3055
49	6	14	33	17	TECHNOLOGIE	GEHIRNWÄSCHE	INTERNET	0		182020000000019	3746
49	6	14	34	7	VORBEREITUNG	VERÖFFENTLICHUNG		0		-1	-1
49	6	14	35	27	HINDERUNG	SIEGEL	HINDERNISS	0		127959999999963	3956
49	6	14	36	28	SCHLÄGER	KRIMINALITÄT	GERICHT	0		295459999999963	4538
49	6	14	37	5	GANG	TOR	TRUPPE	0		227159999999963	4023
49	6	14	38	37	PARLAMENT	KANZLER	ABGEORDNETE	0		191959999999963	5406
49	6	14	39	13	URLAUB	AUSFALL	INSEL	0		202429999999981	3569
49	6	14	40	8	EXPERIMENT	UNTERSUCHUNG	WISSENSCHAFT	0		257220000000019	5750
49	7	15	1	33	TAGEBUCH	BIOGRAPHIE	GEHEIMNIS	0		2954.5	5722
49	7	15	2	5	STÜTZE	BEGLEITER	KRÜCKE	0		10583.5	12544
49	7	15	3	7	DONNER	BLITZ	BLITZ	1		1798.5	3699
49	7	15	4	4	BRILLE	KRAWATTE	OPTIKER	0		2146.5	4069
49	7	15	5	36	INFORMATIK	PROGRAMMIERUNG	COMPUTER	0		222070000000019	5300
49	7	15	6	37	BEFRAGUNG	MEHRHEIT	ERGEBNISS	0		229570000000019	7028
49	7	15	7	2	UNTERSCHRIFT	FORMULAR	DOKUMENT	0		305059999999963	5179
49	7	15	8	20	REGENBOGEN	FARBE	FARBEN	1		177459999999963	3126
49	7	15	9	28	BILD	FOTO	PINSEL	0		219959999999963	8712
49	7	15	10	6	MANDANT	RECHT	ANWALT	0		2462.5	4190
49	7	15	11	22	STROH	WALDBRAND	WALDBRAND	1		350370000000019	6455
49	7	15	12	18	ERNÄHRUNG	EIWEIß	ESSEN	0		198920000000019	3252
49	7	15	13	14	REGIME	ZERSCHLAGUNG	REVOLUTION	0		229059999999963	5729
49	7	15	14	31	ERMITTLUNG	SCHULD	TAT	0		347270000000019	4469
49	7	15	15	3	VORSTAND	LEITER	CHEF	0		364270000000019	5418
49	7	15	16	8	GELIEBTE	GEHEIMNIS	AFFÄRE	0		311959999999963	6551
49	7	15	17	39	DESSERT	HONIG	SÜSSIGKEIT	0		236770000000019	6178
49	7	15	18	9	SUBKULTUR	UNTERGRUND	UNDERGROUND	0		352459999999963	7668
49	7	15	19	13	WANDEL	ZWISCHENZEIT	ZEIT	0		175159999999963	2815
49	7	15	20	29	INTERVENTION	STREIT		0		-1	-1
49	7	15	21	38	GEGNER	WAFFENSTILLSTAND	FREUND	0		385570000000019	5871
49	7	15	22	25	DRECK	VERUNREINIGUNG	STAUB	0		167970000000019	3414
49	7	15	23	21	AUSEINANDERSETZUNG	ÜBERLEGUNG	GEGENWEHR	0		236059999999963	5129
49	7	15	24	17	KOOPERATION	MITHILFE		0		-1	-1
49	7	15	25	15	TRITT	SOHLE	STOSS	0		153270000000019	4119
49	7	15	26	11	SCHÄTZUNG	SPEKULATION	WÄGUNG	0		477259999999963	6932
49	7	15	27	12	TECHNIKER	INGENIEUR		0		-1	-1
49	7	15	28	1	PYRAMIDE	ARCHITEKTUR	ARCHITEKTUR	1		1984.5	5914
49	7	15	29	35	GOTT	VEREHRUNG	BIBEL	0		326359999999963	4594
49	7	15	30	30	ERDBALL	WELTKARTE	ERDE	0		626859999999963	7929
49	7	15	31	19	ARBEITER	EINKOMMEN	GEHALT	0		157979999999981	3122
49	7	15	32	26	POLIZEI	EINSATZ	KRIMINELLER	0		172770000000019	5896
49	7	15	33	23	OPPOSITION	VERWEIGERUNG	VERWEIGERUNG	1		293259999999963	6294
49	7	15	34	24	AKTEUR	DRAMATIK	ACTRICE	0		475740000000037	7364
49	7	15	35	16	SONNE	GRAD	MOND	0		145870000000019	2930
49	7	15	36	32	FORMEL	BERECHNUNG	MATHEMATIK	0		343159999999963	6055
49	7	15	37	34	PATRIOTISMUS	EXTREMISMUS	NATIONALISMUS	0		179309999999963	5943
49	7	15	38	40	BEARBEITUNG	HONORAR		0		-1	-1
49	7	15	39	10	ZOO	BÄR	BÄR	1		153559999999963	3360
49	7	15	40	27	KUNST	ARTIST	PINSEL	0		172659999999963	3310
49	8	16	1	31	EXEKUTION	ERSCHIEßUNG	ERSCHIESSEN	0		689090000000037	11297
49	8	16	2	2	GEFAHR	HAI	TOD	0		384880000000075	4984
49	8	16	3	26	PUBLIKUM	ZUSCHAUER	ZUSCHAUER	1		159190000000037	5474
49	8	16	4	37	MÖRDER	SÜNDE	LEICHE	0		252069999999925	3979
49	8	16	5	27	ROUTE	HEIMWEG	KARTE	0		348940000000037	6640
49	8	16	6	13	JOURNALIST	PRESSEFREIHEIT	REPORTER	0		189590000000037	5238
49	8	16	7	15	VISUM	TOURISMUS	EINREISE	0		176869999999925	4639
49	8	16	8	22	DIREKTION	BESCHLUSS	WEG	0		188830000000075	2672
49	8	16	9	20	ANLAGE	RENDITE		0		-1	-1
49	8	16	10	34	STUDENT	KLAUSUR	KLAUSUR	1		310369999999925	5088
49	8	16	11	16	BIRKE	LAUB	LAUB	1		211069999999925	3199
49	8	16	12	4	UNRECHT	BENACHTEILIGUNG	GERICHT	0		2121	3710
49	8	16	13	3	SEE	WASSER	WASSER	1		135169999999925	3058
49	8	16	14	9	SCHNITT	FILM	SCHERE	0		167669999999925	3109
49	8	16	15	25	CHARAKTER	OFFENHEIT	MENSCH	0		164690000000037	3019
49	8	16	16	6	BEVÖLKERUNG	MASSE	MENSCHEN	0		153119999999925	3738
49	8	16	17	38	PRIESTER	KATHEDRALE	PFARRER	0		207340000000037	3975
49	8	16	18	10	FLÄCHE	ZENTRUM	AR	0		165569999999925	2127
49	8	16	19	28	BOOT	MATROSE	WASSER	0		241290000000037	3887
49	8	16	20	40	VIRUS	ERREGER	KEIM	0		255169999999925	3519
49	8	16	21	5	NATION	EINIGKEIT	VOLK	0		218130000000075	3888
49	8	16	22	1	BEHÖRDE	KÜNDIGUNG	BEAMTEN	0		183890000000037	3998
49	8	16	23	18	ASSISTENT	PROFESSION	LEITER	0		316769999999925	4550
49	8	16	24	23	BOSS	HEMD	HEMD	1		152280000000075	5864
49	8	16	25	7	KOMMENTAR	PRESSE	JOURNALIST	0		293590000000037	6767
49	8	16	26	17	JUSTIZ	GLAUBWÜRDIGKEIT	GERICHT	0		181680000000075	3359
49	8	16	27	39	FLIRT	ROMANTIK	ROMANZE	0		142369999999925	3175
49	8	16	28	11	PHASE	STADIUM		0		-1	-1
49	8	16	29	35	FREUDE	LUST	LEID	0		1790.5	2629
49	8	16	30	21	RANG	HIERARCHIE	STATUS	0		216819999999925	3568
49	8	16	31	12	KAPITALISMUS	KOMMUNISMUS	KOMMUNISMUS	1		148769999999925	4231
49	8	16	32	30	AUSKUNFT	PROPAGANDA	BEHÖRDE	0		188830000000075	4384
49	8	16	33	33	VERGÜTUNG	GELD	STUDIE	0		300790000000037	4596
49	8	16	34	32	BAUER	FARM	ACKER	0		806190000000037	9329
49	8	16	35	14	KOCH	OFEN	KÖCHIN	0		190490000000037	3899
49	8	16	36	8	BEFUGNIS	ERMÄCHTIGUNG	ERLAUBNIS	0		205290000000037	4324
49	8	16	37	24	MODE	HOSE	KLEIDUNG	0		251190000000037	4552
49	8	16	38	36	BOMBE	TERRORIST	TERRORIST	1		143969999999925	3807
49	8	16	39	29	GERICHT	VERHANDLUNG	RICHTER	0		182390000000037	3384
49	8	16	40	19	AFFÄRE	PARTNERSCHAFT	PARTNERSCHAFT	1		312669999999925	6631
								42
