## Supplementary material for "Vast amounts of encoded items nullify but do not reverse the effect of sleep on declarative memory": Dataset: PAL_49_1_3.xlsx

### Sheet: Sheet1
VP_Nr	Block	VersioN	counter	pair_code	cue	correct_answer	answer		accuracy	reactiontime1	reactiontime2
49	1	9	1	4	TÜR	SCHRANK	TOR	0		2109.8	2892
49	1	9	2	5	KAMERAD	OPFER	MANNSCHAF	0		1154.2	4024
49	1	9	3	19	VERBRENNUNG	PROZESSION	FEUER	0		1702.1	2726
49	1	9	4	17	SONATE	KLAVIER	MUSIK	0		2646.3	3952
49	1	9	5	29	RHEUMATISMUS	IMMUNITÄT	KNOCHEN	0		1886.1	3527
49	1	9	6	37	STUDIUM	WIRTSCHAFT	KLAUSUR	0		2079.1	3999
49	1	9	7	30	ZUGEHÖRIGKEIT	GENERATION	GEMEINSCHAFT	0		1763.1	4943
49	1	9	8	24	GANGSTER	VERBRECHEN	DIEB	0		1751.1	2608
49	1	9	9	8	ANHÄNGER	MEISTER	GEFOLGE	0		4486.1	6718
49	1	9	10	26	DUFT	GERUCH	PARFÜM	0		1392.1	3808
49	1	9	11	16	KRANKHEIT	SYMPTOM	ARZT	0		2248.1	4968
49	1	9	12	21	ORIENTIERUNG	AUSGANG	WEG	0		2512.1	3360
49	1	9	13	6	BÜRGSCHAFT	VOLLMACHT	PFÄNDUNG	0		4478	8384
49	1	9	14	22	TAKT	HARFE	STOCK	0		212289999999999	4209
49	1	9	15	11	GESCHOSS	PFEIL	STOCK	0		286010000000001	5276
49	1	9	16	23	TOTSCHLAG	BRUTALITÄT	MORD	0		158410000000001	2823
49	1	9	17	7	SPRÜHREGEN	FLUSS	NEBEL	0		191189999999999	3169
49	1	9	18	36	VERZIERUNG	PALAST	STUCK	0		165239999999999	3166
49	1	9	19	13	SARG	GRAB	GRAB	1		151989999999999	2683
49	1	9	20	39	ABRECHNUNG	BANKIER		0		-1	-1
49	1	9	21	28	GEMÜT	HEITERKEIT	WESEN	0		1939	3624
49	1	9	22	33	ÄHNLICHKEIT	WIEDERHOLUNG	GLEICH	0		148689999999999	3580
49	1	9	23	1	INSTANZ	GESETZGEBUNG		0		-1	-1
49	1	9	24	34	REGEL	KOMBINATION	WERK	0		2171.5	3809
49	1	9	25	18	WELLE	FLUT	MEER	0		1561.5	2349
49	1	9	26	20	KUMMER	TRAURIGKEIT	SORGEN	0		1319.5	3199
49	1	9	27	35	AUFPRALL	FALL	SPRUNG	0		254410000000001	4912
49	1	9	28	32	GLETSCHER	POL	EIS	0		1254.7	1997
49	1	9	29	25	FINDIGKEIT	EINFALL		0		-1	-1
49	1	9	30	3	GITTER	BESCHRÄNKUNG	STANGEN	0		498579999999999	6769
49	1	9	31	27	STRICK	SCHLINGE	KAMM	0		6901.5	7786
49	1	9	32	10	VORTRAG	REDNER	REDNER	1		186310000000001	3642
49	1	9	33	15	BÜCHEREI	VERLEIH	BÜCHER	0		159210000000001	3500
49	1	9	34	14	VERANSTALTUNG	ÖFFENTLICHKEIT	PARTY	0		4971	7104
49	1	9	35	40	GESCHENK	UNDANK	GEBURTSTAG	0		247910000000001	5631
49	1	9	36	9	KOCHTOPF	BÜGELEISEN	DECKEL	0		182310000000001	3672
49	1	9	37	2	GEDULD	KONTROLLE	UNGEDULD	0		151010000000001	3830
49	1	9	38	12	HALLE	TURNIER		0		-1	-1
49	1	9	39	31	ANREGUNG	BEISPIEL	GEFÜHL	0		6402.5	8726
49	1	9	40	38	SEILTÄNZER	SCHWERPUNKT	ARTIST	0		174360000000001	4192
49	2	10	1	31	SAMT	STOFF	STOFF	1		186260000000009	3259
49	2	10	2	39	ERMORDUNG	GESTÄNDNIS	TOTSCHLAG	0		239110000000009	5327
49	2	10	3	6	ABSCHLUSS	PROJEKT	UNI	0		179919999999995	2815
49	2	10	4	14	ZUSAMMENHANG	VORZEICHEN	DIFFERENZ	0		224710000000009	6583
49	2	10	5	10	MAGEN	RESTAURANT	DARM	0		158319999999995	3007
49	2	10	6	37	NEUROSE	PSYCHOLOGIE	PSYCHOSE	0		157689999999991	4447
49	2	10	7	21	ELITE	VERMÖGEN	UNI	0		143930000000005	2416
49	2	10	8	26	POLITIKER	ZUVERSICHT	REDEN	0		177330000000005	3100
49	2	10	9	35	VERLAUF	ENDUNG	BROWSER	0		210180000000005	5395
49	2	10	10	2	KAMERADSCHAFT	PARTNER	MANSCHAFT	0		125530000000005	3814
49	2	10	11	5	ANZUG	BÖRSE	AUFZUG	0		191030000000005	3904
49	2	10	12	8	UMARMUNG	INTEGRATION	WÄRME	0		408710000000009	6254
49	2	10	13	13	GENAUIGKEIT	AUFMERKSAMKEIT	EXAKTHEIT	0		143119999999995	4937
49	2	10	14	34	VERDROSSENHEIT	RESIGNATION	MISSGUNST	0		262319999999995	5423
49	2	10	15	36	GESCHLECHT	MANN	MANN	1		151089999999991	2648
49	2	10	16	12	ZENTIMETER	METER	METER	1		123130000000005	2511
49	2	10	17	28	ANKÜNDIGUNG	EXAMEN		0		-1	-1
49	2	10	18	19	DROGE	VERHEIMLICHUNG	HEROIN	0		277530000000005	4712
49	2	10	19	38	REDAKTEUR	KORRESPONDENZ	JOURNALIST	0		182230000000005	5089
49	2	10	20	1	PROGNOSE	GEWISSHEIT	DIAGNOSE	0		158819999999995	3932
49	2	10	21	16	STRICH	SKIZZE	KREIS	0		274330000000005	3906
49	2	10	22	24	MAKEL	SELBSTBEWUSSTSEIN	MERKEL	0		306930000000005	4821
49	2	10	23	30	PASSION	ORGASMUS	CHRISTUS	0		165530000000005	3999
49	2	10	24	40	PEITSCHE	MISSHANDLUNG	BESTRAFUNG	0		445510000000009	7599
49	2	10	25	32	SCHIFFBRUCH	UNGLÜCKSFALL	KAPITÄN	0		203910000000009	5607
49	2	10	26	25	PARADIES	MENSCH	MENSCHEN	1		166330000000005	3647
49	2	10	27	4	FAHRT	AUTOBAHN	FÄHRE	0		191930000000005	3807
49	2	10	28	15	PATIENT	THERAPIE	ARZT	0		154160000000009	3007
49	2	10	29	11	DIREKTOR	GESCHÄFT	SCHULE	0		179289999999991	3430
49	2	10	30	20	SPIRALE	FRUCHTBARKEIT	FRUCHTBARKEIT	1		269810000000009	6559
49	2	10	31	22	LIEGE	VERANDA	LÜGE	0		157239999999991	3282
49	2	10	32	33	OPERATION	KOMA	KRANKENHAUS	0		279130000000005	5856
49	2	10	33	7	LOYALITÄT	BRUDER	HUND	0		238230000000005	3494
49	2	10	34	17	KÄFER	RUINE	KRABBELN	0		407119999999995	7294
49	2	10	35	3	LINIE	BUS	QUADRAT	0		326410000000009	5649
49	2	10	36	29	ZUSPITZUNG	PUNKT	PUNKT	1		163830000000005	3409
49	2	10	37	9	VOLK	GEMEINDE	MENSCHEN	0		243610000000009	6820
49	2	10	38	18	FASCHIST	IDEOLOGIE	NAZIONALIST	0		155910000000009	5631
49	2	10	39	23	SCHNORCHEL	ATLANTIK	PAZIFIK	0		163130000000005	6551
49	2	10	40	27	MONSTER	MUT	SCHULE	0		409530000000005	6015
49	3	11	1	36	WALZER	GALA	WIEN	0		1667	2674
49	3	11	2	38	WEG	WILLE	STRECKE	0		252220000000019	5231
49	3	11	3	15	ATTRAKTION	WELTWUNDER		0		-1	-1
49	3	11	4	28	VERSEUCHUNG	RATTE	BAKTERIE	0		214879999999981	4215
49	3	11	5	29	BUDE	KÜHLSCHRANK	JAHRMARKT	0		298310000000009	5439
49	3	11	6	11	SCHEIDUNG	INSTABILITÄT	EHE	0		144720000000019	2135
49	3	11	7	18	TREIBSTOFF	KILOMETER	BENZIN	0		214460000000009	4279
49	3	11	8	39	GEWINNUNG	WERBER	VERSUCHUNG	0		2055	4523
49	3	11	9	1	SCHALTER	FLUGHAFEN	BAHN	0		208339999999991	3549
49	3	11	10	19	BEGNADIGUNG	DROHUNG	GNADE	0		435739999999991	5701
49	3	11	11	37	HIRTE	SCHAF	SSCHAF	1		115929999999981	2959
49	3	11	12	25	PHILOSOPHIE	SINN	DENKEN	0		2578	5919
49	3	11	13	21	GANS	ENTE	SCHWAN	0		333010000000009	5207
49	3	11	14	22	KARTE	HINDERNIS	WEG	0		1847.5	2839
49	3	11	15	26	HAND	GESTE	FUSS	0		179929999999981	5159
49	3	11	16	40	WIND	ELEMENT	STURM	0		172479999999981	3579
49	3	11	17	20	VATERUNSER	RELIGION	HIMMEL	0		241139999999991	4019
49	3	11	18	23	KATEGORIE	GÜLTIGKEIT		0		-1	-1
49	3	11	19	6	AMATEUR	HOBBY	PROFI	0		186539999999991	4289
49	3	11	20	8	REKORD	ARBEITSLOSIGKEIT	GEWINN	0		186189999999991	3823
49	3	11	21	3	COMPUTER	ZEITVERTREIB	TECHNIK	0		144739999999991	4687
49	3	11	22	16	TRAKTOR	LENKSTANGE	BAUER	0		211129999999981	3383
49	3	11	23	9	WAHL	GREMIUM	PARTEI	0		224739999999991	4095
49	3	11	24	31	KOPPEL	STIER	VIIEH	0		345539999999991	4927
49	3	11	25	14	LEISTUNG	PROVISION		0		-1	-1
49	3	11	26	13	FEHLTRITT	VERANTWORTUNG		0		-1	-1
49	3	11	27	27	DOLCH	STICH	MORD	0		177529999999981	3023
49	3	11	28	30	STRATEGIE	NÄHERUNG	SPIEL	0		641529999999981	8431
49	3	11	29	33	STURZ	REGIERUNG	FALL	0		167939999999991	2791
49	3	11	30	2	UNTAUGLICHKEIT	FAHRER	MILITÄR	0		200610000000009	4449
49	3	11	31	24	AUSSCHAU	GIPFEL	TURM	0		189170000000019	3877
49	3	11	32	4	MEDAILLE	WETTBEWERB	SPORT	0		151939999999991	3343
49	3	11	33	32	KRAMPF	BEIN	WADE	0		182070000000019	3028
49	3	11	34	7	BODEN	FUND	FALL	0		1795.5	2955
49	3	11	35	35	BEHANDLUNG	MANDEL	ARZT	0		172739999999991	3274
49	3	11	36	10	ZULASSUNG	NACHWEIS	UNI	0		222079999999981	3309
49	3	11	37	5	INSTITUTION	ABTEILUNG	BEHÖRDE	0		589489999999991	8920
49	3	11	38	12	ATOM	MOLEKÜL	MOLEKÜL	1		1423.5	4903
49	3	11	39	34	SYMBOL	WAPPEN	OBULUS	0		240739999999991	5706
49	3	11	40	17	HANDSCHRIFT	BUCHSTABE		0		-1	-1
49	4	12	1	16	FREUNDIN	ZÄRTLICHKEIT	ZÄRTLICHKEIT	1		1652.5	8588
49	4	12	2	1	EMPFINDUNG	GELASSENHEIT	GEFÜHLE	0		1607.5	3927
49	4	12	3	36	EINSPARUNG	RECHNUNG	ERPARNIS	0		155960000000009	4639
49	4	12	4	35	NOTLAGE	DILEMMA	RETTUNG	0		229129999999981	4240
49	4	12	5	2	GENIE	MATHEMATIK	GEHIRN	0		316339999999991	6179
49	4	12	6	11	PROGRAMM	KINO	FERNSEHEN	0		160189999999991	3755
49	4	12	7	33	ERÖFFNUNG	GRÜNDUNG	LADEN	0		166360000000009	2963
49	4	12	8	23	JUGEND	SCHWIMMBAD	KINDHEIT	0		2315.5	7147
49	4	12	9	8	KARTELL	KONSENS	AMT	0		172760000000009	2581
49	4	12	10	37	INVESTITION	KONZERN	GEWINN	0		399279999999981	5769
49	4	12	11	25	BESTATTUNG	SELBSTMORD	PFARRER	0		272529999999981	5879
49	4	12	12	15	VERHAFTUNG	KLINGE	STRAFTAT	0		319160000000009	5391
49	4	12	13	26	EVOLUTION	ERWEITERUNG	ENTWICKLUNG	0		1768	8547
49	4	12	14	27	BEEINFLUSSUNG	VERMARKTUNG		0		-1	-1
49	4	12	15	29	MOTOR	INDUSTRIALISIERUNG	ÖL	0		157960000000009	2539
49	4	12	16	32	KOORDINATION	HANDHABUNG	BEWEGUNG	0		978989999999991	12469
49	4	12	17	28	UNSTERBLICHKEIT	AUFERSTEHUNG	VAMPIR	0		176960000000009	3777
49	4	12	18	13	STAAT	UNTERSTÜTZUNG	PARTEI	0		248520000000019	4663
49	4	12	19	17	BEGRÜNDER	PRÄSIDENT	START	0		4638.5	6297
49	4	12	20	19	BAHNSTEIG	ANPASSUNG	ZUG	0		203760000000009	2933
49	4	12	21	6	SCHLACHTUNG	SCHWEIN	SCHWEIN	1		132760000000009	3647
49	4	12	22	40	KERZE	DOCHT	FLAMME	0		153260000000009	3743
49	4	12	23	21	LIKÖR	SEKT	SEKT	1		243160000000009	4087
49	4	12	24	18	PARTY	THEKE	FEIER	0		201560000000009	3575
49	4	12	25	31	REICH	PROFIT	ARM	0		108760000000009	2199
49	4	12	26	9	ADER	GESTEIN	BLUT	0		223139999999991	3575
49	4	12	27	14	SCHLAFWANDELN	UNWIRKLICHKEIT		0		-1	-1
49	4	12	28	3	BEIFALL	APPLAUS	KLATSCHEN	0		179939999999991	5063
49	4	12	29	39	ORDNUNG	ZUCHT	RECHT	0		246170000000019	4143
49	4	12	30	24	ALARM	ÜBUNG	AUSRÜCKEN	0		359960000000009	8311
49	4	12	31	5	BINDUNG	BABY	EHE	0		233410000000009	3269
49	4	12	32	30	DORF	ISOLATION	LEBEN	0		162560000000009	3049
49	4	12	33	10	ZAUBERKÜNSTLER	TRICK	ILLUSION	0		143960000000009	3903
49	4	12	34	20	HORN	WARNUNG	BLASEN	0		345570000000019	5751
49	4	12	35	38	ABEND	MORGEN	MORGEN	1		126760000000009	3379
49	4	12	36	34	BLEI	STAHL	STAHL	1		179960000000009	3855
49	4	12	37	12	HÖLLE	MYTHOS	HIMMEL	0		2338	4883
49	4	12	38	4	KLOSTER	EINSCHRÄNKUNG	GARTEN	0		176060000000009	3589
49	4	12	39	7	HIRN	STUDIE	KOPF	0		2742	4453
49	4	12	40	22	PARTEI	ABSTIMMUNG	PROGRAMM	0		1981.5	5183
49	5	13	1	39	FREILASSUNG	AUFENTHALT	GEFÄNGNISS	0		184359999999963	4867
49	5	13	2	13	ZAHLUNG	QUITTUNG	BAR	0		163959999999963	2295
49	5	13	3	1	WAHNSINN	ANSTALT	IRSINN	0		179970000000019	4167
49	5	13	4	35	ZUCKER	SPEISE	SALZ	0		147170000000019	2563
49	5	13	5	5	AUFTAKT	SPIEL	ENDE	0		176970000000019	3259
49	5	13	6	9	STALL	KUH	VIEH	0		255959999999963	3671
49	5	13	7	18	BEWERTUNG	KELLNERIN	MEINUNG	0		392770000000019	5959
49	5	13	8	3	OZEAN	KRABBE	MEER	0		211159999999963	3199
49	5	13	9	27	SUBSTANZ	SEELE	STOFF	0		182379999999981	3337
49	5	13	10	15	VERBRÜDERUNG	ENTSCHULDIGUNG	VERSCHWESTERUNG	0		246159999999963	7789
49	5	13	11	21	REVOLUTION	WIDERSTAND	RECHTE	0		555970000000019	7719
49	5	13	12	34	FRAU	BLUSE	BLUSE	1		169559999999963	3739
49	5	13	13	24	ENTSCHLOSSENHEIT	DURCHSETZUNG	ÜBERZEUGUNG	0		342770000000019	6715
49	5	13	14	8	BEWUNDERUNG	SCHÖNHEIT	BEGEISTERUNG	0		182370000000019	4995
49	5	13	15	29	KONJUNKTUR	DIAGNOSE	GELS	0		423570000000019	5723
49	5	13	16	22	WIEDERHERSTELLUNG	VERSCHLECHTERUNG		0		-1	-1
49	5	13	17	12	TRAINER	STIL	SPORT	0		199179999999981	3797
49	5	13	18	33	SENDER	NOTIZ	FERNSEHEN	0		183359999999963	4697
49	5	13	19	28	NACHRICHT	GEBURTSTAG	REPORT	0		395970000000019	6231
49	5	13	20	23	STREIK	KONFLIKT	GRUND	0		407179999999981	5983
49	5	13	21	11	DOKUMENT	BESCHEINIGUNG	BRIEF	0		184779999999981	3455
49	5	13	22	40	REGENSCHIRM	BEDARF	REGEN	0		291179999999981	4335
49	5	13	23	10	MILCH	KÄSE	KÄSE	1		181570000000019	3933
49	5	13	24	4	SPRECHER	AUFRUF	RADIO	0		179359999999963	3401
49	5	13	25	16	TRAINING	PULS	TRANER	0		222379999999981	4737
49	5	13	26	6	BEGEISTERUNG	GEFÜHL	JUBEL	0		263990000000037	8719
49	5	13	27	17	WAFFE	KRIEG	MILITÄR	0		164570000000019	4439
49	5	13	28	26	KUNSTWERK	AUFMACHUNG	BILD	0		177370000000019	3859
49	5	13	29	19	INSEL	URLAUBER	TOURISTEN	0		184179999999981	5769
49	5	13	30	31	TEICH	ÜBERSCHWEMMUNG	WELLEN	0		281559999999963	4499
49	5	13	31	7	KRANZ	NEST	BLUMEN	0		221979999999981	7715
49	5	13	32	30	HASS	GEFECHT	ZORN	0		300440000000037	5607
49	5	13	33	25	GERICHTSHOF	UNWAHRHEIT	RICHTER	0		187179999999981	4287
49	5	13	34	32	KLEIDERSCHRANK	HANDSCHUH	KLEIDUNG	0		472779999999981	11737
49	5	13	35	2	PARK	VEGETATION	NATUR	0		362170000000019	5565
49	5	13	36	20	ZAHL	PHYSIK	GRAF	0		299979999999981	6153
49	5	13	37	38	SUBMISSION	ERNIEDRIGUNG	DOMINANZ	0		246170000000019	11781
49	5	13	38	37	FLAMME	LEUCHTE	FEUER	0		388779999999981	13375
49	5	13	39	14	MUSIK	OPER	NOTEN	0		267290000000037	12663
49	5	13	40	36	KLEINIGKEIT	WAAGE	SACHE	0		219979999999981	14839
49	6	14	1	27	HINDERUNG	SIEGEL	HÜRDE	0		293190000000037	4611
49	6	14	2	1	GEMEINSCHAFT	ZUSAMMENARBEIT	VOLK	0		157779999999981	2959
49	6	14	3	13	URLAUB	AUSFALL	TOURISTEN	0		281190000000037	5327
49	6	14	4	31	TOD	NOTWEHR	LEBEN	0		139170000000019	2599
49	6	14	5	40	LEBER	ORGAN	NIERE	0		142170000000019	2743
49	6	14	6	33	KNOBLAUCH	VAMPIR	VAMPIR	1		139520000000019	4567
49	6	14	7	29	FAUST	GEWALT	HAND	0		408709999999963	5096
49	6	14	8	37	PARLAMENT	KANZLER	ABGEORDNETE	0		158390000000037	5223
49	6	14	9	10	SCHMUGGEL	IMPORT	DROGEN	0		243829999999981	4937
49	6	14	10	16	FREUNDSCHAFT	GEFÄHRTE	LIEBE	0		150290000000037	9007
49	6	14	11	38	ZELT	ZIRKUS	DACH	0		179990000000037	8024
49	6	14	12	32	SCHLUSSFOLGERUNG	KONSEQUENZ	ENDEO	0		520690000000037	9279
49	6	14	13	20	ERKLÄRUNG	WISSENSCHAFT	VERLAUTBARUNG	0		676790000000037	10415
49	6	14	14	26	RASSE	NATIONALIST	NAZI	0		1870	3483
49	6	14	15	22	AUTOR	ERFINDUNG	BUCH	0		169990000000037	3667
49	6	14	16	15	LAMM	MITTAGESSEN	SCHAF	0		227190000000037	3952
49	6	14	17	23	FLÜCHTLING	ASYL	ASYL	1		1302	6271
49	6	14	18	17	TECHNOLOGIE	GEHIRNWÄSCHE	COMPUTER	0		1698.5	5375
49	6	14	19	3	IDIOT	UNSINN	DUMMHEIT	0		524770000000019	10181
49	6	14	20	9	INTENSIVSTATION	KRANKENHAUS	KRANKENHAUS	1		245790000000037	6433
49	6	14	21	28	SCHLÄGER	KRIMINALITÄT	POLIZEI	0		409570000000019	7831
49	6	14	22	35	LIST	NAZI		0		-1	-1
49	6	14	23	14	WANGE	CHRIST	CHRIST	1		179590000000037	3883
49	6	14	24	39	GESELLSCHAFT	EINHEIT	VOLK	0		200790000000037	3955
49	6	14	25	6	LIMIT	MAXIMUM	ZIEL	0		316490000000037	5630
49	6	14	26	34	NACHBARSCHAFT	HECKE	GEMEINSCHAFT	0		593390000000037	13725
49	6	14	27	12	UNHEIL	ALPTRAUM	UNGLJÜCK	0		246390000000037	7033
49	6	14	28	36	SÄUFER	WIRT	ALKOHOL	0		195790000000037	7999
49	6	14	29	7	VORBEREITUNG	VERÖFFENTLICHUNG	ZIEL	0		241370000000019	3459
49	6	14	30	8	EXPERIMENT	UNTERSUCHUNG	WISSENSCHAFT	0		179109999999963	9937
49	6	14	31	5	GANG	TOR	CREW	0		255190000000037	4352
49	6	14	32	24	VATER	VORBILD	VORBILD	1		229590000000037	5135
49	6	14	33	18	KONFRONTATION	RACHE	GEGENWEHR	0		217470000000019	4327
49	6	14	34	25	FRIEDEN	ALLIANZ	KRIEG	0		184790000000037	3199
49	6	14	35	21	UNABHÄNGIGKEIT	SELBSTBESTIMMUNG	SELBSTSTÄNDIG	0		187190000000037	7216
49	6	14	36	2	SOLO	MUSIKINSTRUMENT	DUO	0		234390000000037	3299
49	6	14	37	4	INFLATION	ENTWERTUNG	GELD	0		138240000000037	2219
49	6	14	38	30	DIAKONIE	VERSORGUNG	STATION	0		172790000000037	3552
49	6	14	39	11	PRÄDIKAT	PRIMA	PRIMA	1		190879999999981	3263
49	6	14	40	19	MINIMUM	NOTWENDIGKEIT	MAXIMUM	0		111170000000019	3055
49	7	15	1	27	KUNST	ARTIST	KÜNSTLER	0		2314	6010
49	7	15	2	5	STÜTZE	BEGLEITER	STOCK	0		1488	3032
49	7	15	3	12	TECHNIKER	INGENIEUR	MECHANIK	0		299890000000037	5323
49	7	15	4	10	ZOO	BÄR	BÄR	1		129029999999981	2675
49	7	15	5	13	WANDEL	ZWISCHENZEIT	ZEIT	0		160790000000037	2774
49	7	15	6	32	FORMEL	BERECHNUNG	MATHEMATIK	0		193709999999963	4801
49	7	15	7	2	UNTERSCHRIFT	FORMULAR	SIGNATUR	0		276440000000037	5295
49	7	15	8	35	GOTT	VEREHRUNG	HERR	0		120790000000037	2536
49	7	15	9	22	STROH	WALDBRAND	WIESE	0		3856	5184
49	7	15	10	19	ARBEITER	EINKOMMEN	LOHN	0		196529999999981	3152
49	7	15	11	15	TRITT	SOHLE	STOSS	0		323129999999981	6247
49	7	15	12	37	BEFRAGUNG	MEHRHEIT	MEINUNG	0		236379999999981	8471
49	7	15	13	3	VORSTAND	LEITER	CHEF	0		215109999999963	5375
49	7	15	14	30	ERDBALL	WELTKARTE	ERDE	0		141609999999963	2600
49	7	15	15	28	BILD	FOTO	PINSEL	0		160790000000037	3552
49	7	15	16	8	GELIEBTE	GEHEIMNIS	VERLANGEN	0		1559	5607
49	7	15	17	20	REGENBOGEN	FARBE	FARBE	1		167840000000037	3080
49	7	15	18	23	OPPOSITION	VERWEIGERUNG	VERWEIGERUNG	1		709609999999963	9960
49	7	15	19	17	KOOPERATION	MITHILFE	GEMEINSAM	0		3200	5824
49	7	15	20	6	MANDANT	RECHT	ANWALT	0		2272	5400
49	7	15	21	4	BRILLE	KRAWATTE	GLAS	0		163109999999963	2599
49	7	15	22	24	AKTEUR	DRAMATIK	SCHAUSPIELER	0		3221.5	6703
49	7	15	23	14	REGIME	ZERSCHLAGUNG	AUFSTAND	0		2984	5440
49	7	15	24	11	SCHÄTZUNG	SPEKULATION	MESSUNG	0		164990000000037	3407
49	7	15	25	36	INFORMATIK	PROGRAMMIERUNG	COMPUTER	0		222190000000037	4903
49	7	15	26	21	AUSEINANDERSETZUNG	ÜBERLEGUNG	GEGENWEHR	0		212520000000019	4255
49	7	15	27	31	ERMITTLUNG	SCHULD	POLIZEI	0		2232	4760
49	7	15	28	33	TAGEBUCH	BIOGRAPHIE		0		-1	-1
49	7	15	29	26	POLIZEI	EINSATZ	KRIMINELLER	0		369070000000019	8071
49	7	15	30	18	ERNÄHRUNG	EIWEIß	ESSEN	0		1680	2984
49	7	15	31	1	PYRAMIDE	ARCHITEKTUR	ARCHITEKTUR	1		205490000000037	7735
49	7	15	32	25	DRECK	VERUNREINIGUNG	SCHMUTZ	0		1752	4168
49	7	15	33	7	DONNER	BLITZ	BLITZ	1		158309999999963	3431
49	7	15	34	29	INTERVENTION	STREIT		0		-1	-1
49	7	15	35	9	SUBKULTUR	UNTERGRUND		0		-1	-1
49	7	15	36	16	SONNE	GRAD	MOND	0		135109999999963	3229
49	7	15	37	40	BEARBEITUNG	HONORAR		0		-1	-1
49	7	15	38	34	PATRIOTISMUS	EXTREMISMUS	NATIONALISMUS	0		177259999999963	5247
49	7	15	39	39	DESSERT	HONIG	SÜSSIGKEIT	0		1615	5591
49	7	15	40	38	GEGNER	WAFFENSTILLSTAND	BEFÜRWORTER	0		2519	7823
49	8	16	1	12	KAPITALISMUS	KOMMUNISMUS	KOMMUNISMUS	1		170519999999925	4593
49	8	16	2	35	FREUDE	LUST	LEID	0		1279	2031
49	8	16	3	4	UNRECHT	BENACHTEILIGUNG	RECHT	0		115909999999963	2391
49	8	16	4	24	MODE	HOSE	KLEIDUNG	0		203830000000075	4287
49	8	16	5	18	ASSISTENT	PROFESSION	CHEF	0		153519999999925	3639
49	8	16	6	36	BOMBE	TERRORIST	TERRORIST	1		146909999999963	3576
49	8	16	7	19	AFFÄRE	PARTNERSCHAFT	PARTNERSCHAFT	1		1991	6417
49	8	16	8	5	NATION	EINIGKEIT	EINHEIT	0		1773	5279
49	8	16	9	34	STUDENT	KLAUSUR	KLAUSUR	1		3039.5	4797
49	8	16	10	7	KOMMENTAR	PRESSE	PRESSE	1		390490000000037	5543
49	8	16	11	10	FLÄCHE	ZENTRUM	AR	0		151119999999925	2057
49	8	16	12	29	GERICHT	VERHANDLUNG	RICHTER	0		189319999999925	3333
49	8	16	13	11	PHASE	STADIUM	DAUER	0		194130000000075	3175
49	8	16	14	31	EXEKUTION	ERSCHIEßUNG	URTEIL	0		1958	3599
49	8	16	15	38	PRIESTER	KATHEDRALE	KIRCHE	0		183009999999963	3335
49	8	16	16	30	AUSKUNFT	PROPAGANDA	FRAGE	0		5303	6671
49	8	16	17	23	BOSS	HEMD	HEMD	1		132719999999925	3527
49	8	16	18	32	BAUER	FARM	TRAKTOR	0		221880000000075	4759
49	8	16	19	37	MÖRDER	SÜNDE	LEICHE	0		229519999999925	3435
49	8	16	20	16	BIRKE	LAUB	LAUB	1		1907	2959
49	8	16	21	26	PUBLIKUM	ZUSCHAUER	APPLAUS	0		236080000000075	4069
49	8	16	22	25	CHARAKTER	OFFENHEIT	EIGENSCHAFTEN	0		214919999999925	5557
49	8	16	23	14	KOCH	OFEN	MÜTZE	0		259769999999925	4811
49	8	16	24	21	RANG	HIERARCHIE	STATUS	0		7115	8819
49	8	16	25	22	DIREKTION	BESCHLUSS	WEG	0		163119999999925	2489
49	8	16	26	9	SCHNITT	FILM	CUT	0		250119999999925	3479
49	8	16	27	2	GEFAHR	HAI	UNHEIL	0		311719999999925	5061
49	8	16	28	39	FLIRT	ROMANTIK	KUSS	0		312719999999925	4247
49	8	16	29	15	VISUM	TOURISMUS	AUFENTHALT	0		175280000000075	4719
49	8	16	30	1	BEHÖRDE	KÜNDIGUNG	AMT	0		1375	2319
49	8	16	31	20	ANLAGE	RENDITE	SEE	0		156269999999925	2319
49	8	16	32	3	SEE	WASSER	WASSER	1		175119999999925	5399
49	8	16	33	6	BEVÖLKERUNG	MASSE	MENSCHEN	0		222319999999925	3809
49	8	16	34	28	BOOT	MATROSE	SCHIFF	0		411719999999925	5919
49	8	16	35	40	VIRUS	ERREGER	BAKTERIE	0		143690000000037	3359
49	8	16	36	13	JOURNALIST	PRESSEFREIHEIT	PRESSE	0		376219999999925	5445
49	8	16	37	27	ROUTE	HEIMWEG	WEG	0		124719999999925	2055
49	8	16	38	8	BEFUGNIS	ERMÄCHTIGUNG	ERLAUBNIS	0		132719999999925	4071
49	8	16	39	17	JUSTIZ	GLAUBWÜRDIGKEIT	RICHTER	0		139630000000075	3265
49	8	16	40	33	VERGÜTUNG	GELD	VERSUCH	0		191719999999925	3599
								36
