## Supplementary material for "Vast amounts of encoded items nullify but do not reverse the effect of sleep on declarative memory": Dataset: PAL_49_2_2.xlsx

### Sheet: Tabelle1
VP_Nr	Block	VersioN	counter	pair_code	cue	correct_answer	answer		accuracy	reactiontime1	reactiontime2
49	1	1	1	19	ERDE	STEIN	ERBALL	0		2010.4	4802
49	1	1	2	20	INFORMATION	INHALT	ANMELDUNG	0		3191.3	5847
49	1	1	3	34	EMPFEHLUNG	RAT		0		3951.3	7551
49	1	1	4	22	LÖSUNG	PROBLEM		0		-1	-1
49	1	1	5	3	STILLE	EINSAMKEIT	RUHE	0		1249.9	2343
49	1	1	6	4	STURM	WINDHAUCH	GEWITTER	0		2039.2	4711
49	1	1	7	6	CHAOS	STRUKTUR	RUHE	0		1725.9	2893
49	1	1	8	38	FÄHIGKEIT	VERANLAGUNG		0		-1	-1
49	1	1	9	40	PUPPE	KIND	KIND	1		1606	4070
49	1	1	10	12	NUTZEN	KOSTEN	ZWECK	0		1895.4	3247
49	1	1	11	10	ABSPRACHE	VERTRAG	REDE	0		1583.2	2551
49	1	1	12	9	FORM	KREIS		0		-1	-1
49	1	1	13	24	BEDÜRFNIS	WERBUNG	ZWANG	0		263139999999999	4615
49	1	1	14	31	NÄSSE	GEWITTER	KÄLTE	0		165460000000001	3623
49	1	1	15	15	BECHER	KAFFEE	TASSE	0		1535.2	2695
49	1	1	16	30	BEGRIFF	BEDEUTUNG	WORT	0		179939999999999	2983
49	1	1	17	33	RÜSTUNG	ANGRIFF	RITTER	0		1895.3	5355
49	1	1	18	25	SPASS	FEIER	FRREUDE	0		2403.3	4275
49	1	1	19	27	GRUNDRECHT	VERFASSUNG	MENSCHENRECHTE	0		5327.2	8639
49	1	1	20	36	RÜCKSCHRITT	VERGANGENHEIT	FORTSCHRITT	0		2341.7	5424
49	1	1	21	28	URHEBER	KAUSALITÄT	ERSCHAFFER	0		3383	5607
49	1	1	22	5	BERUF	ANERKENNUNG		0		201539999999999	5399
49	1	1	23	18	TRINKSPRUCH	SPRICHWORT	SPRICHWORT	1		193539999999999	9255
49	1	1	24	39	SCHAMGEFÜHL	KÖRPER	REUE	0		243139999999999	3246
49	1	1	25	13	KUGEL	QUADRAT	QUADRAT	1		3945.2	6170
49	1	1	26	17	STAUB	SAUBERKEIT	SCHMUTZ	0		144729999999999	4191
49	1	1	27	23	SÄNGER	KÜNSTLER	NOTEN	0		660489999999999	8263
49	1	1	28	32	EINGEBUNG	IDEE	ERLEBNISS	0		420739999999999	6367
49	1	1	29	2	MASCHINE	APPARAT	TECHNOLOGIE	0		343129999999999	6296
49	1	1	30	29	MANGEL	VERZICHT		0		-1	-1
49	1	1	31	11	GEHIRN	BEWUSSTSEIN		0		-1	-1
49	1	1	32	1	PELZ	FUCHS	TIER	0		186329999999999	2863
49	1	1	33	8	BARGELD	WERT	KONTO	0		2569.5	4231
49	1	1	34	7	ZEITUNG	DRUCK	REDAKTEUR	0		1537.5	4336
49	1	1	35	21	DEMOKRATIE	SYSTEM	POLITIKER	0		565429999999999	9919
49	1	1	36	26	SKLAVE	KÖNIG	HERR	0		175139999999999	2599
49	1	1	37	35	FIGUR	BRETT	FORM	0		205539999999999	3110
49	1	1	38	37	ANEKDOTE	WITZ	ERZÄHLUNG	0		180839999999999	5976
49	1	1	39	16	VOGEL	KATZE	FLUGZEUG	0		175139999999999	4783
49	1	1	40	14	STERN	WEIHNACHTEN	HIMMEL	0		139939999999999	2888
49	2	2	1	32	TRAUM	WIRKLICHKEIT	SCHLAF	0		390439999999991	5912
49	2	2	2	15	SEEGANG	DAMPFER	KENTERN	0		8591.5	10655
49	2	2	3	34	PRÜFUNG	MISSERFOLG	SCHÜLER	0		239130000000005	8871
49	2	2	4	19	GEISEL	GEFANGENER	LÖSEGELD	0		10015.5	12783
49	2	2	5	40	POSTKUTSCHE	PFERD	PFERD	1		4639.5	6815
49	2	2	6	37	DÄMMERUNG	MORGENGRAUEN	MORGENGRAUEN	1		229419999999995	7151
49	2	2	7	22	MACHT	HERRSCHER	GIER	0		229319999999995	3431
49	2	2	8	13	TIER	FROSCH	PFLANZE	0		359589999999991	7055
49	2	2	9	20	BEGRÜSSUNG	FREUNDLICHKEIT		0		-1	-1
49	2	2	10	25	DISZIPLIN	GEHORSAM	ORDNUNG	0		312639999999991	5233
49	2	2	11	28	UHR	KIRCHE	ZEIT	0		172010000000009	3009
49	2	2	12	26	FRAGE	EINWAND	ANTWORT	0		137130000000005	4163
49	2	2	13	2	MALER	PIANIST	PINSEL	0		1463.5	3431
49	2	2	14	27	SCHICKSAL	IRONIE	TRAGÖDIE	0		189530000000005	4945
49	2	2	15	29	TAL	WIESE	BERG	0		198660000000009	3460
49	2	2	16	31	HÄRTE	KRAFT	DICHTE	0		482039999999991	6318
49	2	2	17	7	GRAS	VIEH	HALM	0		2529.5	4729
49	2	2	18	21	ANSTAND	SITTE		0		-1	-1
49	2	2	19	33	ERLÖSUNG	HIMMELREICH	CHRIST	0		302330000000005	5159
49	2	2	20	35	ANFORDERUNG	SCHWIERIGKEIT		0		-1	-1
49	2	2	21	6	ZUWACHS	FORTSCHRITT	STEIGERUNG	0		3175.5	6343
49	2	2	22	16	KRITERIUM	AUSWAHL	AUSCHLUSS	0		363919999999995	6863
49	2	2	23	24	GNADE	BARMHERZIGKEIT	ERBARMEN	0		458660000000009	7791
49	2	2	24	3	VERLUST	ABNAHME	GEWINN	0		614789999999991	8543
49	2	2	25	38	NEFFE	GROSSMUTTER	GROSSMUTTER	1		2319.5	8399
49	2	2	26	12	KOMÖDIE	DRAMA	DRAMA	1		1919.5	3391
49	2	2	27	23	BUNGALOW	SIEDLUNG	ZELT	0		439930000000005	6745
49	2	2	28	14	HAUT	BLUT	HAARE	0		3467.5	4747
49	2	2	29	17	VERSCHLEIERUNG	KOPFTUCH	BURKA	0		2785	4207
49	2	2	30	11	EHE	VERLOBUNG	AFFÄRE	0		4527.5	6655
49	2	2	31	39	FASS	KELLER	KELLER	1		2319.5	4255
49	2	2	32	10	ILLUSION	WAHRNEHMUNG	ZAUBERKÜNSTLER	0		1775.5	6959
49	2	2	33	9	GESPENST	ERSCHEINUNG	GEIST	0		1817	3407
49	2	2	34	8	BERG	HÜTTE	TAL	0		1543.5	2655
49	2	2	35	5	FREUND	VERTRAUEN	ZWEISAMKEIT	0		371130000000005	8423
49	2	2	36	4	KRITIK	ZWEIFEL		0		-1	-1
49	2	2	37	36	AUSWERTUNG	ERGEBNIS		0		-1	-1
49	2	2	38	18	SCHMETTERLING	BLÜTE	RAUPE	0		1771.5	6011
49	2	2	39	1	BLICK	PERSPEKTIVE	BRILLE	0		6855.5	8583
49	2	2	40	30	SPRACHE	AKUSTIK	WORTE	0		185669999999995	3407
49	3	3	1	32	CHANCE	BEGEGNUNG	GEWINN	0		115239999999991	9347
49	3	3	2	25	ZWIELICHT	UNTERWELT	DÄMMERUNG	0		269239999999991	5303
49	3	3	3	10	LEIDENSCHAFT	KUSS	KUSS	1		179260000000009	6240
49	3	3	4	36	JUNGE	MÄDCHEN	MANN	0		207189999999991	3649
49	3	3	5	16	GEBÄUDE	HOTEL	HAUS	0		295339999999991	3829
49	3	3	6	35	PROFIL	Querschnitt	QUERSCHNITT	1		276760000000009	5703
49	3	3	7	1	GIFT	MORD	MORD	1		276770000000019	4195
49	3	3	8	6	BESITZ	ANTEIL	GEWINN	0		4251.5	6459
49	3	3	9	9	ANSICHT	MEINUNG		0		-1	-1
49	3	3	10	5	INDUSTRIE	BRANCHE	MASCHINEN	0		3735.5	6127
49	3	3	11	3	TÄUSCHUNG	ECHTHEIT	VERRAT	0		201570000000019	4023
49	3	3	12	12	DAMPF	LOKOMOTIVE	MASCHINE	0		362370000000019	5823
49	3	3	13	34	ERDGESCHOSS	DACHBODEN	DACHGESCHOSS	0		338370000000019	7503
49	3	3	14	26	BEWEIS	TATSACHE	POLIZEI	0		288610000000009	5063
49	3	3	15	33	AUTO	PRESTIGE	MOTOR	0		1423.5	2887
49	3	3	16	19	GESUNDHEIT	IMPFUNG	KRANKHEIT	0		231970000000019	5047
49	3	3	17	18	GEDÄCHTNIS	ELEFANT	GEHIRN	0		1679.5	3783
49	3	3	18	38	DEFINITION	KONZEPT	BEGRIFF	0		187170000000019	3765
49	3	3	19	20	LARVE	RAUPE	RAUPE	1		179010000000009	3599
49	3	3	20	15	PAPIER	BRIEF	SCHNITT	0		186570000000019	3945
49	3	3	21	31	VERGLEICH	GLEICHNIS		0		8047.5	11223
49	3	3	22	23	ARMUT	ELEND	REICHTUM	0		2075	4549
49	3	3	23	40	PLAN	GROSSSTADT	VORHABEN	0		456160000000009	6665
49	3	3	24	21	STOLZ	RUHM	VORURTEILE	0		144579999999981	5071
49	3	3	25	7	NORM	MORAL	VORGABE	0		295960000000009	5319
49	3	3	26	29	PUDDING	SÜSSIGKEITEN	SCHOKOLADE	0		319710000000009	7103
49	3	3	27	30	TAT	ABSICHT	VORHABEN	0		5255.5	9015
49	3	3	28	8	MEINEID	EHRENHAFTIGKEIT	BEEINTRÄCHTIGUNG	0		577570000000019	10775
49	3	3	29	13	HELDENMUT	TAPFERKEIT	EDELMUT	0		184770000000019	4119
49	3	3	30	27	ALKOHOL	OPIUM	DROGE	0		167970000000019	3735
49	3	3	31	28	SEGEN	SCHÖPFER	FLUCH	0		3455.5	4861
49	3	3	32	37	WOLLE	KLEIDUNG	KLEIDUNG	1		214570000000019	4585
49	3	3	33	17	GEIST	FLASCHE	GESPENST	0		243660000000009	4993
49	3	3	34	4	STUHL	SESSEL	TISCH	0		137189999999991	4613
49	3	3	35	22	ZEIT	URSPRUNG	UHR	0		191970000000019	3127
49	3	3	36	11	APFEL	PFIRSICH	PFIRSICH	1		307170000000019	9987
49	3	3	37	39	GESCHREI	PANIK	GEHÄUL	0		222510000000009	4809
49	3	3	38	24	RICHTER	GERECHTIGKEIT	GERICHT	0		231370000000019	6033
49	3	3	39	2	VULKAN	EXPLOSION	EXPLOSION	1		229579999999981	6647
49	3	3	40	14	FORDERUNG	GEHALT	FÖRDERUNG	0		1847.5	6347
49	4	4	1	1	GRUPPE	VERSAMMLUNG	INDIVIDUUM	0		2262	5814
49	4	4	2	27	VERRAT	TREUE	VERGEHEN	0		167960000000009	5469
49	4	4	3	2	SCHÜLER	DOZENT	PROFFESSOR	0		756979999999981	10057
49	4	4	4	25	BETTLER	UNGLÜCK	UNGLÜCK	1		205579999999981	4759
49	4	4	5	17	KLIPPE	ABGRUND	MEER	0		333370000000019	4051
49	4	4	6	31	MERKMAL	DETAIL	DENKMAL	0		202089999999991	3899
49	4	4	7	18	BESESSENHEIT	TEUFEL	VERLANGEN	0		198120000000019	4399
49	4	4	8	28	GÖTTIN	GEBET	ANBETUNG	0		170360000000009	8569
49	4	4	9	38	SAUERSTOFF	LUFT	LUFT	1		154179999999981	2933
49	4	4	10	8	GLÜCK	ZUFALL	ZUFALL	1		305579999999981	4665
49	4	4	11	10	ZIEL	RICHTUNG	WEG	0		201379999999981	2693
49	4	4	12	23	GEDICHT	LIEBE	LYRIK	0		681579999999981	8415
49	4	4	13	39	GESCHICHTE	ENTWICKLUNG	PROSA	0		283160000000009	4199
49	4	4	14	14	ERGÄNZUNG	ZUSATZ	ERWEITERUNG	0		310070000000019	6015
49	4	4	15	24	LABYRINTH	SUCHE	AUSWEG	0		224760000000009	3975
49	4	4	16	34	SCHLEMMER	LECKERBISSEN	ESSEN	0		215179999999981	3389
49	4	4	17	37	ANGST	SCHLANGE	ALLEIN	0		3121	6009
49	4	4	18	26	DICKICHT	WALD	AMAZONAS	0		274379999999981	5063
49	4	4	19	11	AUFGABE	ERLEDIGUNG	BESTIMMUNG	0		316720000000019	6155
49	4	4	20	35	FAHNE	EROBERUNG	FLAGGE	0		229010000000009	4139
49	4	4	21	4	ANGEBOT	MARKT	NACHFRAGE	0		155960000000009	3831
49	4	4	22	12	THEORIE	AUSNAHME	WISSENSCHAFT	0		414379999999981	7007
49	4	4	23	36	POLIZIST	WACHE	STRAFE	0		423960000000009	6229
49	4	4	24	19	BETRAG	WECHSEL	GEWINN	0		224960000000009	4589
49	4	4	25	13	NAGEL	METALL	HAMMER	0		183979999999981	3299
49	4	4	26	9	LAUNE	HUMOR	BEFINDEN	0		349579999999981	5743
49	4	4	27	3	SALAT	GARTEN	SCHNECKE	0		188779999999981	3879
49	4	4	28	21	DIAMANT	GOLD	KOHLE	0		288760000000009	5167
49	4	4	29	40	GENUSS	ZIGARRE	MITTEL	0		136779999999981	3351
49	4	4	30	32	DIENER	HALTUNG	HERR	0		3383.5	4597
49	4	4	31	7	HIMMEL	FIRMAMENT	HÖLLE	0		184160000000009	4089
49	4	4	32	33	BEGABUNG	VERERBUNG	FÄHIGKEIT	0		421560000000009	9159
49	4	4	33	15	MOOR	SUMPF	NEBEL	0		219979999999981	3455
49	4	4	34	5	MÖNCH	NONNE	NONNE	1		115620000000019	2367
49	4	4	35	29	ANFÜHRER	CHEF	GEFOLGE	0		189579999999981	3955
49	4	4	36	22	ZIMMER	ECKE	HAUS	0		273979999999981	3769
49	4	4	37	20	ANDEUTUNG	VERDACHT	BEDEUTUNG	0		420179999999981	6593
49	4	4	38	6	STIRN	KINN	KOPF	0		229579999999981	3695
49	4	4	39	16	ERFORSCHUNG	PATENT	ERGEBNIS	0		357579999999981	5779
49	4	4	40	30	MUSIKER	AKKORDEON	NOTEN	0		157979999999981	5675
49	5	5	1	1	KRUG	BIER	MILCH	0		2189	3493
49	5	5	2	5	ORCHESTER	KONZERT	KONZERT	1		515879999999981	7767
49	5	5	3	22	NATUR	PFLANZE	PFLANZE	1		316790000000037	5680
49	5	5	4	11	MÖBEL	LEHNE	TISCH	0		1749.5	3079
49	5	5	5	10	INSTRUMENT	OBOE	OBOE	1		136520000000019	2880
49	5	5	6	9	KAUFHAUS	SCHAUFENSTER	LADEN	0		147179999999981	4904
49	5	5	7	39	VERLETZUNG	SCHORF	MESSER	0		2936	4328
49	5	5	8	34	EREIGNIS	FEST	ERGEBNIS	0		163979999999981	5097
49	5	5	9	4	MAUER	BRÜSTUNG	WAND	0		181379999999981	2949
49	5	5	10	26	FAHRRAD	PEDAL	AUTO	0		2112	5309
49	5	5	11	20	RIESE	SCHRITT	STEIN	0		314679999999981	5180
49	5	5	12	3	BRÜCKE	SAN FRANCISCO	FLUSS	0		3474.5	7271
49	5	5	13	36	STRASSE	TEER	WEG	0		175190000000037	3000
49	5	5	14	6	GLAUBE	BIBEL	RELIGION	0		1640	6040
49	5	5	15	21	BÜNDNIS	PAKT	VERBAND	0		2888	5984
49	5	5	16	33	REPTIL	ECHSE	ECHSE	1		135190000000037	2776
49	5	5	17	37	WEBER	KAMM	KAMM	1		839990000000037	9256
49	5	5	18	40	FLOTTE	DECK	SCHIFF	0		347679999999981	4943
49	5	5	19	30	HEER	INFANTERIE	INVANTERIE	1		224070000000019	7880
49	5	5	20	29	PINSEL	LEINWAND	BILD	0		156790000000037	3319
49	5	5	21	2	GELENK	KEULE	KNACKEN	0		185970000000019	3496
49	5	5	22	24	INFEKTION	SCHMERZEN	BAKTERIE	0		3223	5452
49	5	5	23	7	AUFSTAND	REBELLION	REBELLION	1		179379999999981	3994
49	5	5	24	25	SPORT	SCHWEISS	TRAINING	0		1424	5285
49	5	5	25	23	ZÜGEL	WENDE	KUTSCHE	0		183929999999981	3901
49	5	5	26	35	GETREIDE	DINKEL	GERSTE	0		823029999999981	10124
49	5	5	27	32	FABRIK	PRODUKTION	MASCHINEN	0		1616	3792
49	5	5	28	19	SCHULE	HOLZ	PROFESSOR	0		200779999999981	4736
49	5	5	29	15	TROPEN	AMAZONAS	AMAZONAS	1		165259999999963	3832
49	5	5	30	18	BAHNHOF	KIOSK	ZUG	0		1536	2488
49	5	5	31	12	FLOCKEN	SCHNEE	SCHNEE	1		127190000000037	2840
49	5	5	32	16	REISE	KONTINENT	URLAUB	0		293590000000037	4920
49	5	5	33	28	STIFT	KAPPE	KULLI	0		371770000000019	5117
49	5	5	34	8	HEFT	NOTE	BLOCK	0		1538	3074
49	5	5	35	13	GESICHT	MASKE	KOPF	0		2248	3904
49	5	5	36	17	SCHIFF	DOCK	WASSER	0		2936	4431
49	5	5	37	38	FAHRZEUG	KETTE	AUTO	0		1320	3199
49	5	5	38	14	ANGABE	ZEUGE		0		280520000000019	3872
49	5	5	39	27	SCHAUSPIEL	BÜHNE	THEATER	0		1448	3017
49	5	5	40	31	AUFTRAG	ARBEIT		0		-1	-1
49	6	6	1	13	VERORDNUNG	BESCHEID	GESETZ	0		359759999999963	5873
49	6	6	2	37	STRAUSS	TULPEN	BLUMEN	0		246290000000037	3903
49	6	6	3	29	GRILLEN	SOMMER	FLEISCH	0		239109999999963	4167
49	6	6	4	30	BUCH	SCHRIFTSTELLER	AUTOR	0		158090000000037	3271
49	6	6	5	40	RADIO	STIMME	STIMME	1		292690000000037	5395
49	6	6	6	5	EISENBAHN	SCHIENE	SCHIENEN	1		357109999999963	5963
49	6	6	7	17	REVOLVER	KALIBER	COL	0		194785999999996	20007
49	6	6	8	31	ORKAN	WIRBEL	WIND	0		435700000000186	4535
49	6	6	9	23	NÄHEN	KREUZSTICH	SCHNEIDER	0		215090000000037	4263
49	6	6	10	36	INSEKT	LIBELLE	GRILLE	0		1910.5	10415
49	6	6	11	21	ARZT	PRAXIS	PATIENT	0		299909999999963	5295
49	6	6	12	1	UFER	DAMM	MEER	0		154279999999981	3864
49	6	6	13	24	SPIELZEUG	PLASTIK	KIND	0		148709999999963	2553
49	6	6	14	9	HERD	FEUER	OFEN	0		145570000000019	2731
49	6	6	15	19	THEATER	REIHE	SCHAUSPIELER	0		137490000000037	4639
49	6	6	16	10	TANNE	RINDE	LAUB	0		225059999999963	3527
49	6	6	17	18	KAMPF	SIEG	SOLDATEN	0		376709999999963	5991
49	6	6	18	33	LADEN	REKLAME	KASSE	0		252029999999981	3672
49	6	6	19	12	ZEUS	HADES	HADES	1		163109999999963	3071
49	6	6	20	35	KÜSTE	DÜNE	MEER	0		184709999999963	2725
49	6	6	21	2	WEIN	BLUME	GLAS	0		390459999999963	5065
49	6	6	22	34	MUSKEL	SEHNE	ZUCKEN	0		1694	3047
49	6	6	23	20	RINGE	BAUM	EHE	0		551290000000037	6129
49	6	6	24	22	ENERGIE	ÖL	GEWINN	0		210309999999963	3783
49	6	6	25	27	MUSEUM	ÄGYPTEN		0		-1	-1
49	6	6	26	26	KÜCHE	EIMER	HERD	0		227079999999981	3311
49	6	6	27	28	BIBLIOTHEK	SIGNATUR	BÜCHER	0		222309999999963	4375
49	6	6	28	3	GEBIRGE	EDELWEISS	BERGE	0		166309999999963	2936
49	6	6	29	16	NACHT	SCHEINWERFER	TAG	0		144279999999981	2210
49	6	6	30	25	AQUARELL	GALERIE	FARBEN	0		461309999999963	7021
49	6	6	31	38	FISCH	SCHUPPEN	WASSER	0		599109999999963	7748
49	6	6	32	11	SCHACH	TURM	SPIEL	0		1347	4920
49	6	6	33	15	GEFÄNGNIS	VERGEHEN	WÄRTER	0		1610	3949
49	6	6	34	39	LABOR	PIPETTE	PIPETTE	1		238279999999981	4430
49	6	6	35	6	DYNAMO	LICHT	FAHRRAD	0		300720000000019	4847
49	6	6	36	8	FLUGZEUG	TOMATENSAFT	HIMMEL	0		518320000000019	8712
49	6	6	37	32	SCHMIED	HUFEISEN	EISEN	0		149520000000019	2607
49	6	6	38	7	TONNE	REGEN	GEWICHT	0		726309999999963	9015
49	6	6	39	14	HOCHZEIT	ALTAR	FEST	0		236709999999963	3456
49	6	6	40	4	WINTER	UNFALL	SOMMER	0		163109999999963	2839
49	7	7	1	40	ARGUMENT	ENTSCHEIDUNG	MEINUNG	0		162509999999963	3482
49	7	7	2	29	ALGEBRA	FUNKTION	TRIGONOME	0		5431	20001
49	7	7	3	8	FIEBER	ERSCHÖPFUNG	HITZE	0		890999999996275	6437
49	7	7	4	6	HEKTAR	ZAUN	AR	0		169209999999963	2363
49	7	7	5	26	ANTWORT	BEKENNTNIS	FRAGE	0		234309999999963	4071
49	7	7	6	10	EIFERSUCHT	GRUND	URSACHE	0		276709999999963	5799
49	7	7	7	13	ERFOLG	LEBENSLAUF	GEGNER	0		169740000000037	5039
49	7	7	8	30	DARBIETUNG	BEOBACHTUNG	VORSTELLUNG	0		229509999999963	5399
49	7	7	9	9	STEUER	UNTERSCHLAGUNG	GEBÜHR	0		143920000000019	3999
49	7	7	10	37	MIKROSKOP	BAKTERIEN	BAKTERIEN	1		1461.5	3687
49	7	7	11	31	TODESKAMPF	LEBEN	QUAL	0		198929999999981	3247
49	7	7	12	25	METHODE	VERSUCH		0		-1	-1
49	7	7	13	2	KAMMER	GEKLAPPER	RAUM	0		333120000000019	4589
49	7	7	14	11	ÜBERBLICK	STANDPUNKT		0		-1	-1
49	7	7	15	39	ÄRGER	FEINDSELIGKEIT	STREIT	0		179320000000019	3193
49	7	7	16	16	FUSSKNÖCHEL	ARM	HAND	0		555929999999981	6503
49	7	7	17	38	ZAUBERER	ENTHÜLLUNG	ILLLUSION	0		205709999999963	4687
49	7	7	18	32	ZERSTÖRUNG	AUSROTTUNG	WUT	0		250409999999963	3545
49	7	7	19	3	AUSBILDUNG	ZUKUNFT	ERFOLG	0		435909999999963	10113
49	7	7	20	19	UMWELT	GEFÄHRDUNG	LIEBE	0		148509999999963	2597
49	7	7	21	33	CHARME	HERZ	SYMPATHIE	0		780729999999981	10791
49	7	7	22	35	HAUSSCHUHE	PFEIFE	SOCKEN	0		508729999999981	6815
49	7	7	23	22	SCHLEIM	HAFER	SABBER	0		203490000000037	3431
49	7	7	24	24	DOKTOR	KLINIK	ARZT	0		144729999999981	2851
49	7	7	25	36	VERMITTLUNG	INTERVIEW	AUSKUNFT	0		197909999999963	4939
49	7	7	26	12	WHISKY	DUDELSACK	WODKA	0		1673.5	3479
49	7	7	27	34	EMANZIPATION	GLEICHSTELLUNG	GLEICHSTELLUNG	1		300709999999963	8191
49	7	7	28	15	SCHLAMM	HÜRDE	MATSCH	0		155929999999981	3119
49	7	7	29	20	TINTE	BLEISTIFT	BLEISTIFT	1		485159999999963	7551
49	7	7	30	4	WEISE	ART	WIESE	0		165329999999981	2815
49	7	7	31	14	PROFESSOR	HOCHSCHULE	UNI	0		2411	5631
49	7	7	32	17	VERSCHIEDENHEIT	GEGENTEIL	DIFFERENZEN	0		359929999999981	6607
49	7	7	33	18	STANGE	STOSS	STAB	0		158329999999981	2791
49	7	7	34	1	HERZLICHKEIT	GEHÄSSIGKEIT	FREUNDLICHKEIT	0		364709999999963	7927
49	7	7	35	23	SCHÄDEL	LEICHE	KOPF	0		286329999999981	5751
49	7	7	36	27	LAWINE	FELSBLOCK	SCHNEE	0		144729999999981	3031
49	7	7	37	5	ZITRONE	ERDBEERE	FRUCHT	0		295929999999981	7575
49	7	7	38	21	KRANKENWAGEN	NOTFALL	PATIENT	0		259829999999981	7358
49	7	7	39	28	ENTFÜHRUNG	AUSBEUTE	LÖSEGELD	0		196709999999963	4495
49	7	7	40	7	BOTSCHAFTER	NATIONALITÄT	DIPLOMAT	0		283779999999981	5631
49	8	8	1	34	ENTSPANNUNG	BEDROHUNG	MEDITATION	0		379990000000037	7139
49	8	8	2	2	GELEGENHEIT	LIEBSCHAFT	DIEBE	0		1799.5	2887
49	8	8	3	30	STRAND	VERGNÜGEN	MEER	0		177190000000037	2527
49	8	8	4	31	VERWALTUNG	GENEHMIGUNG	ANGESTELLTE	0		194340000000037	4833
49	8	8	5	22	BEGINN	FOLGE	ENDE	0		145930000000075	2509
49	8	8	6	27	ERFAHRUNG	UNWISSENHEIT		0		-1	-1
49	8	8	7	6	DICHTER	ZITAT	DENKER	0		219830000000075	5343
49	8	8	8	12	ABFALL	SCHMUTZ	MÜLL	0		1303.5	2893
49	8	8	9	1	WOHNUNG	HEIM	HAUS	0		262059999999963	3641
49	8	8	10	39	RÄUBER	DIEBSTAHL	POLIZEI	0		283940000000037	5607
49	8	8	11	38	PFEFFER	BUTTER	SPRAY	0		201540000000037	3959
49	8	8	12	15	PLAKAT	HAMMER	WERBUNG	0		165519999999925	4019
49	8	8	13	29	SÄUGLING	WIEGE		0		-1	-1
49	8	8	14	11	REIZ	REAKTION	EMPFINDUNG	0		389890000000037	6795
49	8	8	15	10	IRRTUM	MISSVERSTÄNDNIS	IRRSINN	0		181940000000037	4115
49	8	8	16	23	ÄRA	ZEITALTER	JAHRZEHNT	0		2220.5	5087
49	8	8	17	37	FISCHER	MEER	FISCHE	0		206340000000037	3295
49	8	8	18	32	MÜNDIGKEIT	ABHÄNGIGKEIT	VOLLJÄHRIG	0		257540000000037	7361
49	8	8	19	5	JUNGFRAU	SCHLEIER		0		-1	-1
49	8	8	20	35	LEICHTIGKEIT	SCHWERKRAFT		0		-1	-1
49	8	8	21	4	TRANSPORT	LAGER	AUTO	0		160730000000075	4119
49	8	8	22	18	BLASE	BAUCH	BAUCH	1		319130000000075	5247
49	8	8	23	28	SCHATTEN	EXISTENZ	LICHT	0		182340000000037	3551
49	8	8	24	14	LÜGE	WAHRHEIT	WAHRHEIT	1		172009999999963	4167
49	8	8	25	19	LERCHE	FRÖHLICHKEIT	VOGEL	0		207630000000075	3671
49	8	8	26	21	ERMÜDUNG	KREISLAUF	SSCHLAF	0		1934.5	3667
49	8	8	27	8	FAMILIE	MUTTER	MUTTER	1		2059.5	4689
49	8	8	28	25	STIMMUNG	ATMOSPHÄRE	SCHWANKUNG	0		2641.5	5505
49	8	8	29	24	SOZIALIST	PAROLE		0		-1	-1
49	8	8	30	20	FLEISCH	RAUBTIER	SCHWEIN	0		174340000000037	4511
49	8	8	31	26	ADMIRAL	WAFFENRUHE	KAPITÄN	0		711840000000037	11737
49	8	8	32	3	GABEL	SOSSE	SUPPE	0		167159999999963	5729
49	8	8	33	9	BEMÜHUNGEN	ANSTRENGUNG	ERZIEHUNG	0		3099.5	6291
49	8	8	34	40	GESTALTUNG	LANDSCHAFT	MALEREI	0		2087.5	4527
49	8	8	35	16	PERSON	SCHADEN	WESEN	0		245540000000037	3999
49	8	8	36	33	GETRÄNK	SCHAUM	ESSEN	0		4047.5	5751
49	8	8	37	7	FENSTER	BEWOHNER	ZIMMER	0		295059999999963	7479
49	8	8	38	17	THEMA	INTERESSE	GESPRÄCH	0		2223.5	6367
49	8	8	39	36	LEERE	DUMPFHEIT	EMOTION	0		210330000000075	5819
49	8	8	40	13	BÜSTENHALTER	BUSEN	BUSEN	1		2771.5	10011
								39
