## Supplementary material for "Vast amounts of encoded items nullify but do not reverse the effect of sleep on declarative memory": Dataset: PAL_49_2_3.xlsx

### Sheet: Sheet1
VP_Nr	Block	VersioN	counter	pair_code	cue	correct_answer	answer		accuracy	reactiontime1	reactiontime2
49	1	1	1	16	VOGEL	KATZE	FLÜGEL	0		4920.6	6887
49	1	1	2	15	BECHER	KAFFEE	TASSE	0		1413.9	2552
49	1	1	3	6	CHAOS	STRUKTUR	ORDNUNG	0		1817.8	3879
49	1	1	4	37	ANEKDOTE	WITZ	GESCHICHTE	0		1750.9	4047
49	1	1	5	19	ERDE	STEIN	ERDBALL	0		1421.8	3831
49	1	1	6	9	FORM	KREIS	STRUKTUR	0		1918.1	5116
49	1	1	7	36	RÜCKSCHRITT	VERGANGENHEIT	FORTSCHRITT	0		1655.5	7642
49	1	1	8	33	RÜSTUNG	ANGRIFF	RITTER	0		1847.6	3359
49	1	1	9	20	INFORMATION	INHALT	WISSEN	0		4903.4	6463
49	1	1	10	12	NUTZEN	KOSTEN	KÖNNEN	0		1943.4	3342
49	1	1	11	13	KUGEL	QUADRAT	QUADRAT	1		280289999999999	5128
49	1	1	12	27	GRUNDRECHT	VERFASSUNG	GESETZ	0		227160000000001	3863
49	1	1	13	11	GEHIRN	BEWUSSTSEIN	KOPF	0		302339999999999	4727
49	1	1	14	17	STAUB	SAUBERKEIT	SCHMUTZ	0		163939999999999	3623
49	1	1	15	5	BERUF	ANERKENNUNG	BERUFUNG	0		229560000000001	4354
49	1	1	16	34	EMPFEHLUNG	RAT	REZENSION	0		321989999999999	6229
49	1	1	17	10	ABSPRACHE	VERTRAG	KARTELL	0		269439999999999	4329
49	1	1	18	2	MASCHINE	APPARAT	TECHNIK	0		1603.2	3332
49	1	1	19	26	SKLAVE	KÖNIG	HERR	0		172739999999999	2686
49	1	1	20	7	ZEITUNG	DRUCK	PRESSE	0		155239999999999	3040
49	1	1	21	1	PELZ	FUCHS	TIER	0		182339999999999	2815
49	1	1	22	21	DEMOKRATIE	SYSTEM	PARTEI	0		253560000000001	4013
49	1	1	23	14	STERN	WEIHNACHTEN	HIMMEL	0		1673.3	3586
49	1	1	24	32	EINGEBUNG	IDEE	IDEE	1		2193.3	3079
49	1	1	25	22	LÖSUNG	PROBLEM	PROBLEM	1		234339999999999	4193
49	1	1	26	39	SCHAMGEFÜHL	KÖRPER		0		-1	-1
49	1	1	27	18	TRINKSPRUCH	SPRICHWORT	REDEWENDUNG	0		255939999999999	5615
49	1	1	28	23	SÄNGER	KÜNSTLER	TÄNZER	0		188739999999999	3831
49	1	1	29	40	PUPPE	KIND	KIND	1		139110000000001	2607
49	1	1	30	35	FIGUR	BRETT	FORM	0		176860000000001	2790
49	1	1	31	24	BEDÜRFNIS	WERBUNG	MÜSSEN	0		300139999999999	4873
49	1	1	32	29	MANGEL	VERZICHT		0		-1	-1
49	1	1	33	31	NÄSSE	GEWITTER	REGEN	0		215960000000001	3479
49	1	1	34	30	BEGRIFF	BEDEUTUNG	WORT	0		153639999999999	3155
49	1	1	35	28	URHEBER	KAUSALITÄT	VERFASSER	0		162489999999999	3781
49	1	1	36	38	FÄHIGKEIT	VERANLAGUNG	KÖNNEN	0		187060000000001	3766
49	1	1	37	25	SPASS	FEIER	FREUDE	0		1582.5	2791
49	1	1	38	3	STILLE	EINSAMKEIT	LAUTLOS	0		1580.5	3339
49	1	1	39	8	BARGELD	WERT	BELOHNUNG	0		265239999999999	4930
49	1	1	40	4	STURM	WINDHAUCH	WIND	0		133229999999999	2313
49	2	2	1	33	ERLÖSUNG	HIMMELREICH	CHRISTENTUM	0		249969999999995	7427
49	2	2	2	5	FREUND	VERTRAUEN	FEIND	0		113060000000009	2738
49	2	2	3	35	ANFORDERUNG	SCHWIERIGKEIT	ERFORDERUNG	0		156760000000009	4735
49	2	2	4	20	BEGRÜSSUNG	FREUNDLICHKEIT	VERABSCHIEDUNG	0		186610000000009	6135
49	2	2	5	18	SCHMETTERLING	BLÜTE	ORKAN	0		307169999999995	4778
49	2	2	6	25	DISZIPLIN	GEHORSAM	EISERN	0		139680000000005	4188
49	2	2	7	32	TRAUM	WIRKLICHKEIT	WACH	0		198369999999995	4200
49	2	2	8	34	PRÜFUNG	MISSERFOLG	STRESS	0		178269999999995	3182
49	2	2	9	12	KOMÖDIE	DRAMA	DRAMA*	1		120760000000009	2415
49	2	2	10	30	SPRACHE	AKUSTIK	WORTE	0		191969999999995	3359
49	2	2	11	16	KRITERIUM	AUSWAHL	ERFÜLLEN	0		177569999999995	4143
49	2	2	12	38	NEFFE	GROSSMUTTER	GROSSMUTTER	1		187160000000009	5966
49	2	2	13	11	EHE	VERLOBUNG	AFFÄRE	0		210460000000009	4329
49	2	2	14	10	ILLUSION	WAHRNEHMUNG	ZAUBERER	0		170260000000009	4399
49	2	2	15	19	GEISEL	GEFANGENER	DRAMA	0		149130000000005	2639
49	2	2	16	9	GESPENST	ERSCHEINUNG	GEIST	0		110269999999995	2470
49	2	2	17	2	MALER	PIANIST	PINSEL	0		115980000000005	2778
49	2	2	18	15	SEEGANG	DAMPFER	SCHIFFBRUCH	0		235589999999991	5909
49	2	2	19	7	GRAS	VIEH	WIESE	0		142260000000009	2462
49	2	2	20	28	UHR	KIRCHE	ZEIT	0		127960000000009	2256
49	2	2	21	1	BLICK	PERSPEKTIVE	WORTE	0		100660000000009	3686
49	2	2	22	8	BERG	HÜTTE	SEE	0		129580000000005	2152
49	2	2	23	14	HAUT	BLUT	GEFÜHL	0		335169999999995	5959
49	2	2	24	3	VERLUST	ABNAHME	GEWINN	0		364660000000009	5118
49	2	2	25	40	POSTKUTSCHE	PFERD	PFERD	1		243160000000009	3860
49	2	2	26	36	AUSWERTUNG	ERGEBNIS	BEWERTUNG	0		162669999999995	5154
49	2	2	27	39	FASS	KELLER	KELLER	1		172760000000009	3314
49	2	2	28	22	MACHT	HERRSCHER		0		382880000000005	5700
49	2	2	29	6	ZUWACHS	FORTSCHRITT	KINDER	0		182169999999995	3247
49	2	2	30	24	GNADE	BARMHERZIGKEIT	RECHT	0		143260000000009	2951
49	2	2	31	4	KRITIK	ZWEIFEL	VERDRUSS	0		243960000000009	4458
49	2	2	32	13	TIER	FROSCH	PFLANZE	0		200469999999995	5700
49	2	2	33	17	VERSCHLEIERUNG	KOPFTUCH		0		-1	-1
49	2	2	34	26	FRAGE	EINWAND	ANTWORT	0		125160000000009	4871
49	2	2	35	37	DÄMMERUNG	MORGENGRAUEN	MORGENGRAUEN	1		132760000000009	4495
49	2	2	36	29	TAL	WIESE	BERG	0		154360000000009	2887
49	2	2	37	31	HÄRTE	KRAFT	WEICHHEIT	0		144780000000005	3887
49	2	2	38	27	SCHICKSAL	IRONIE	TREFFER	0		181580000000005	3362
49	2	2	39	21	ANSTAND	SITTE		0		-1	-1
49	2	2	40	23	BUNGALOW	SIEDLUNG	HAUS	0		145880000000005	2330
49	3	3	1	33	AUTO	PRESTIGE	MOTOR	0		1848	3467
49	3	3	2	32	CHANCE	BEGEGNUNG	GEWINN	0		158389999999991	3168
49	3	3	3	34	ERDGESCHOSS	DACHBODEN	DACHGESCHOSS	0		132179999999981	4566
49	3	3	4	15	PAPIER	BRIEF	SCHNITT	0		146389999999991	3456
49	3	3	5	5	INDUSTRIE	BRANCHE	MASCHINE	0		570329999999981	7671
49	3	3	6	20	LARVE	RAUPE	RAUPE	1		172470000000019	3616
49	3	3	7	13	HELDENMUT	TAPFERKEIT	EDELMUT	0		146839999999991	5848
49	3	3	8	28	SEGEN	SCHÖPFER	PFARRER	0		253470000000019	4614
49	3	3	9	39	GESCHREI	PANIK	KIND	0		139889999999991	2584
49	3	3	10	9	ANSICHT	MEINUNG	DENKWEI?E	0		234289999999991	6343
49	3	3	11	8	MEINEID	EHRENHAFTIGKEIT		0		363970000000019	8116
49	3	3	12	16	GEBÄUDE	HOTEL	HAUS	0		172289999999991	2779
49	3	3	13	7	NORM	MORAL	NORMALITRÄT	0		436670000000019	8719
49	3	3	14	31	VERGLEICH	GLEICHNIS	DIFFERENZ	0		213379999999981	4455
49	3	3	15	19	GESUNDHEIT	IMPFUNG	KRANKHEIT	0		229570000000019	4714
49	3	3	16	27	ALKOHOL	OPIUM	DROGE	0		143670000000019	2789
49	3	3	17	6	BESITZ	ANTEIL	VERLUST	0		274289999999991	5134
49	3	3	18	21	STOLZ	RUHM	VORURTEILE	0		153489999999991	4567
49	3	3	19	22	ZEIT	URSPRUNG	UHR	0		141589999999991	2152
49	3	3	20	30	TAT	ABSICHT	MORD	0		633779999999981	7904
49	3	3	21	12	DAMPF	LOKOMOTIVE	MASCHINE	0		132770000000019	3432
49	3	3	22	36	JUNGE	MÄDCHEN	MÄDCHEN	1		577370000000019	8218
49	3	3	23	29	PUDDING	SÜSSIGKEITEN	SÜSS	0		153110000000009	3599
49	3	3	24	25	ZWIELICHT	UNTERWELT	DÄMERUNG	0		153289999999991	4709
49	3	3	25	2	VULKAN	EXPLOSION	EXPLOSION	1		302270000000019	6103
49	3	3	26	3	TÄUSCHUNG	ECHTHEIT	TATSACHE	0		444789999999991	10719
49	3	3	27	17	GEIST	FLASCHE	GESPENST	0		141760000000009	3976
49	3	3	28	38	DEFINITION	KONZEPT	WORT	0		281379999999981	3767
49	3	3	29	37	WOLLE	KLEIDUNG	KLEIDUNG	1		2054.5	4072
49	3	3	30	40	PLAN	GROSSSTADT		0		-1	-1
49	3	3	31	11	APFEL	PFIRSICH	PFIRSICH	1		172789999999991	4192
49	3	3	32	1	GIFT	MORD		0		-1	-1
49	3	3	33	10	LEIDENSCHAFT	KUSS	LIEBSCHAFT	0		182379999999981	8242
49	3	3	34	26	BEWEIS	TATSACHE	SUCHE	0		193279999999981	6409
49	3	3	35	23	ARMUT	ELEND	REICHTUM	0		151489999999991	3859
49	3	3	36	35	PROFIL	Querschnitt	BILD	0		153339999999991	2959
49	3	3	37	18	GEDÄCHTNIS	ELEFANT	GEHIRN	0		172260000000009	3287
49	3	3	38	14	FORDERUNG	GEHALT	FÖRDERUNG	0		158389999999991	4332
49	3	3	39	24	RICHTER	GERECHTIGKEIT	GERICHT	0		198689999999991	3571
49	3	3	40	4	STUHL	SESSEL	LEHNE	0		170379999999981	2816
49	4	4	1	40	GENUSS	ZIGARRE	VERLANGEN	0		294889999999991	5277
49	4	4	2	23	GEDICHT	LIEBE	DICHTER	0		152910000000009	3049
49	4	4	3	32	DIENER	HALTUNG	HERR	0		191689999999991	2649
49	4	4	4	21	DIAMANT	GOLD	SKLAVE	0		1611	3315
49	4	4	5	2	SCHÜLER	DOZENT	LEHRER	0		115989999999991	2432
49	4	4	6	15	MOOR	SUMPF	LEICHE	0		165589999999991	3032
49	4	4	7	38	SAUERSTOFF	LUFT	LUFT	1		144179999999981	2623
49	4	4	8	25	BETTLER	UNGLÜCK	UNGLÜCK	1		208789999999991	5712
49	4	4	9	18	BESESSENHEIT	TEUFEL	TRIEB	0		227110000000009	4703
49	4	4	10	39	GESCHICHTE	ENTWICKLUNG	PROSA	0		2239.5	3743
49	4	4	11	12	THEORIE	AUSNAHME	WISSENSCHAFT	0		249829999999981	6466
49	4	4	12	11	AUFGABE	ERLEDIGUNG	LÖSUNG	0		250110000000009	4399
49	4	4	13	9	LAUNE	HUMOR	EMOTION	0		257289999999991	4373
49	4	4	14	36	POLIZIST	WACHE	STRAFTAT	0		239210000000009	7576
49	4	4	15	35	FAHNE	EROBERUNG	FLAGGE	0		199060000000009	3575
49	4	4	16	37	ANGST	SCHLANGE	SCHWEISS	0		177520000000019	4824
49	4	4	17	33	BEGABUNG	VERERBUNG	KÖNNEN	0		201489999999991	3671
49	4	4	18	10	ZIEL	RICHTUNG	WEG	0		160210000000009	3388
49	4	4	19	5	MÖNCH	NONNE	NONNE	1		1227	2291
49	4	4	20	8	GLÜCK	ZUFALL	ZUFALL	1		147189999999991	7288
49	4	4	21	3	SALAT	GARTEN	GURKE	0		175110000000009	3179
49	4	4	22	1	GRUPPE	VERSAMMLUNG	GEMEINSCHAFT	0		153110000000009	4419
49	4	4	23	22	ZIMMER	ECKE	FENSTER	0		191889999999991	3695
49	4	4	24	20	ANDEUTUNG	VERDACHT	BEDEUTUNG	0		170289999999991	5303
49	4	4	25	16	ERFORSCHUNG	PATENT	NEUES	0		491479999999981	6055
49	4	4	26	17	KLIPPE	ABGRUND	SPRUNG	0		170389999999991	3856
49	4	4	27	28	GÖTTIN	GEBET	VEREHRUNG	0		149610000000009	4832
49	4	4	28	30	MUSIKER	AKKORDEON	NOTEN	0		175189999999991	3146
49	4	4	29	29	ANFÜHRER	CHEF	GEFOLGE	0		270110000000009	4669
49	4	4	30	7	HIMMEL	FIRMAMENT	HÖLLE	0		127089999999991	3167
49	4	4	31	24	LABYRINTH	SUCHE	WEG	0		195320000000019	2791
49	4	4	32	27	VERRAT	TREUE	VERDACHT	0		164110000000009	3918
49	4	4	33	34	SCHLEMMER	LECKERBISSEN	ESSEN	0		194310000000009	3055
49	4	4	34	13	NAGEL	METALL	KOPF	0		139189999999991	2816
49	4	4	35	14	ERGÄNZUNG	ZUSATZ		0		-1	-1
49	4	4	36	31	MERKMAL	DETAIL	ERKENNUNG	0		534910000000009	7597
49	4	4	37	6	STIRN	KINN	KOPF	0		155879999999981	2912
49	4	4	38	19	BETRAG	WECHSEL	GELD	0		298289999999991	3951
49	4	4	39	26	DICKICHT	WALD	URWALD	0		194370000000019	3600
49	4	4	40	4	ANGEBOT	MARKT	NACHFRAGE	0		143989999999991	3736
49	5	5	1	40	FLOTTE	DECK	SCHIFF	0		286520000000019	5617
49	5	5	2	5	ORCHESTER	KONZERT	KONZERT	1		203120000000019	4120
49	5	5	3	19	SCHULE	HOLZ	LEHRER	0		153140000000037	3099
49	5	5	4	18	BAHNHOF	KIOSK	ZUG	0		146090000000037	2602
49	5	5	5	2	GELENK	KEULE	SEHNE	0		1862	3217
49	5	5	6	31	AUFTRAG	ARBEIT	MORD	0		141329999999981	2819
49	5	5	7	23	ZÜGEL	WENDE	POSTKUTSCHE	0		248220000000019	5986
49	5	5	8	11	MÖBEL	LEHNE	SESSEL	0		2599	4402
49	5	5	9	28	STIFT	KAPPE	FÜLLER	0		369220000000019	5204
49	5	5	10	17	SCHIFF	DOCK	KAPITÄN	0		140729999999981	5439
49	5	5	11	10	INSTRUMENT	OBOE	OBOE	1		194320000000019	3455
49	5	5	12	21	BÜNDNIS	PAKT		0		267920000000019	5495
49	5	5	13	4	MAUER	BRÜSTUNG	BAUEN	0		187120000000019	3359
49	5	5	14	39	VERLETZUNG	SCHORF	BLUT	0		369520000000019	5305
49	5	5	15	25	SPORT	SCHWEISS	TRAINING	0		151020000000019	5014
49	5	5	16	8	HEFT	NOTE	ORDNER	0		1558.5	3151
49	5	5	17	30	HEER	INFANTERIE	KAVELARIE	0		2713	5415
49	5	5	18	15	TROPEN	AMAZONAS	AMAZONAS	1		1679	4807
49	5	5	19	26	FAHRRAD	PEDAL	DYNAMO	0		153390000000037	4023
49	5	5	20	37	WEBER	KAMM	KAMM	1		193520000000019	4895
49	5	5	21	3	BRÜCKE	SAN FRANCISCO	BLAU	0		203920000000019	3339
49	5	5	22	1	KRUG	BIER	MILCH	0		163609999999963	4828
49	5	5	23	34	EREIGNIS	FEST	ERGEBNIS	0		234309999999963	4279
49	5	5	24	24	INFEKTION	SCHMERZEN	BAKTERIEN	0		182309999999963	4119
49	5	5	25	9	KAUFHAUS	SCHAUFENSTER	WAREN	0		340190000000037	5063
49	5	5	26	14	ANGABE	ZEUGE	HINGABE	0		182320000000019	3575
49	5	5	27	27	SCHAUSPIEL	BÜHNE	THEATER	0		144490000000037	3011
49	5	5	28	12	FLOCKEN	SCHNEE	SCHNEE	1		1082.5	2340
49	5	5	29	7	AUFSTAND	REBELLION	REVOLUTION	0		167920000000019	6007
49	5	5	30	33	REPTIL	ECHSE	ECHSE	1		132709999999963	2655
49	5	5	31	38	FAHRZEUG	KETTE	AUTO	0		193529999999981	2983
49	5	5	32	32	FABRIK	PRODUKTION	MASCHINE	0		153520000000019	3171
49	5	5	33	36	STRASSE	TEER	SCHILD	0		1395.5	2820
49	5	5	34	22	NATUR	PFLANZE	PFLANZE	1		153620000000019	4470
49	5	5	35	29	PINSEL	LEINWAND	BILD	0		181059999999963	3241
49	5	5	36	6	GLAUBE	BIBEL	RELIGION	0		172729999999981	3975
49	5	5	37	13	GESICHT	MASKE	MUND	0		250320000000019	3631
49	5	5	38	16	REISE	KONTINENT	URLAUB	0		157290000000037	3231
49	5	5	39	35	GETREIDE	DINKEL	GERSTE	0		143909999999963	2791
49	5	5	40	20	RIESE	SCHRITT	ZWERG	0		319109999999963	4759
49	6	6	1	13	VERORDNUNG	BESCHEID	GESETZ	0		307740000000037	4646
49	6	6	2	11	SCHACH	TURM	GEDÄCHNISS	0		221359999999963	5319
49	6	6	3	4	WINTER	UNFALL	SOMMER	0		102970000000019	2150
49	6	6	4	22	ENERGIE	ÖL	ERZEUGUNG	0		224720000000019	4663
49	6	6	5	36	INSEKT	LIBELLE	RAUPE	0		212720000000019	3687
49	6	6	6	34	MUSKEL	SEHNE	ZUCKUNG	0		156720000000019	3383
49	6	6	7	23	NÄHEN	KREUZSTICH	SCHNEIDERN	0		144470000000019	3887
49	6	6	8	26	KÜCHE	EIMER	HERD	0		141540000000037	2407
49	6	6	9	12	ZEUS	HADES	HADES	1		115940000000037	2319
49	6	6	10	20	RINGE	BAUM	JUWELIER	0		336740000000037	7816
49	6	6	11	7	TONNE	REGEN	KILO	0		373420000000019	4799
49	6	6	12	19	THEATER	REIHE	SCHAUSPIELER	0		142170000000019	4214
49	6	6	13	38	FISCH	SCHUPPEN	MEER	0		219920000000019	2935
49	6	6	14	8	FLUGZEUG	TOMATENSAFT	PILOT	0		273879999999981	4711
49	6	6	15	5	EISENBAHN	SCHIENE	ZUG	0		184740000000037	2887
49	6	6	16	6	DYNAMO	LICHT	FAHRRAD	0		139140000000037	3431
49	6	6	17	39	LABOR	PIPETTE	PIPETTE	1		231940000000037	4567
49	6	6	18	27	MUSEUM	ÄGYPTEN	AUSSTELLUNG	0		375940000000037	6839
49	6	6	19	35	KÜSTE	DÜNE	MEER	0		132370000000019	2178
49	6	6	20	32	SCHMIED	HUFEISEN	EISEN	0		189120000000019	3100
49	6	6	21	14	HOCHZEIT	ALTAR	FEST	0		139120000000019	2479
49	6	6	22	29	GRILLEN	SOMMER	FLEISCH	0		137540000000037	3151
49	6	6	23	3	GEBIRGE	EDELWEISS	BERGE	0		148720000000019	2439
49	6	6	24	28	BIBLIOTHEK	SIGNATUR	BÜCHER	0		101120000000019	2839
49	6	6	25	31	ORKAN	WIRBEL	STURM	0		1509	2791
49	6	6	26	2	WEIN	BLUME	TRAUBEN	0		195940000000037	3714
49	6	6	27	17	REVOLVER	KALIBER	COLT	0		117404000000004	13044
49	6	6	28	40	RADIO	STIMME	SPRECHER	0		155920000000019	3784
49	6	6	29	33	LADEN	REKLAME	THEKE	0		187040000000037	2982
49	6	6	30	25	AQUARELL	GALERIE	BILD	0		134779999999981	3056
49	6	6	31	21	ARZT	PRAXIS	PATIENT	0		245220000000019	4422
49	6	6	32	16	NACHT	SCHEINWERFER	TAG	0		150859999999963	3031
49	6	6	33	15	GEFÄNGNIS	VERGEHEN	INSASSE	0		141520000000019	3104
49	6	6	34	30	BUCH	SCHRIFTSTELLER	BIBIOTHEK	0		119840000000037	5270
49	6	6	35	18	KAMPF	SIEG	GEFECHT	0		203140000000037	3735
49	6	6	36	37	STRAUSS	TULPEN	BLUMEN	0		132720000000019	3031
49	6	6	37	1	UFER	DAMM	MEER	0		222320000000019	2935
49	6	6	38	24	SPIELZEUG	PLASTIK	KIND	0		113540000000037	3504
49	6	6	39	9	HERD	FEUER	KÜCHE	0		199040000000037	3579
49	6	6	40	10	TANNE	RINDE	NADELN	0		364840000000037	5896
49	7	7	1	2	KAMMER	GEKLAPPER		0		-1	-1
49	7	7	2	12	WHISKY	DUDELSACK	EIS	0		1894.5	5729
49	7	7	3	30	DARBIETUNG	BEOBACHTUNG	VORSTELLUNG	0		205229999999981	5180
49	7	7	4	31	TODESKAMPF	LEBEN	LEICHE	0		1721.5	2911
49	7	7	5	14	PROFESSOR	HOCHSCHULE	UNI	0		1439.5	2527
49	7	7	6	38	ZAUBERER	ENTHÜLLUNG	LLUSION	0		177079999999981	4479
49	7	7	7	16	FUSSKNÖCHEL	ARM	HAND	0		1559.5	2508
49	7	7	8	25	METHODE	VERSUCH	VORGEHENSWEISE	0		749109999999963	11354
49	7	7	9	28	ENTFÜHRUNG	AUSBEUTE	LÖSEGELD	0		3029.5	5591
49	7	7	10	32	ZERSTÖRUNG	AUSROTTUNG	WUT	0		167520000000019	2527
49	7	7	11	20	TINTE	BLEISTIFT	FÜLLER	0		167940000000037	3774
49	7	7	12	15	SCHLAMM	HÜRDE	MATSCH	0		1080.5	3016
49	7	7	13	13	ERFOLG	LEBENSLAUF	MISSERFOLG	0		1775.5	4735
49	7	7	14	4	WEISE	ART	DUMM	0		243940000000037	4191
49	7	7	15	39	ÄRGER	FEINDSELIGKEIT	UNGLÜCK	0		362340000000037	6599
49	7	7	16	6	HEKTAR	ZAUN	AR	0		1327.5	2114
49	7	7	17	40	ARGUMENT	ENTSCHEIDUNG	DISSKUSION	0		463329999999981	9489
49	7	7	18	5	ZITRONE	ERDBEERE	APFEL	0		301990000000037	4829
49	7	7	19	9	STEUER	UNTERSCHLAGUNG	STAAT	0		202120000000019	3260
49	7	7	20	18	STANGE	STOSS	HALTEN	0		333540000000037	4919
49	7	7	21	24	DOKTOR	KLINIK	PATIENT	0		156079999999981	4095
49	7	7	22	26	ANTWORT	BEKENNTNIS	FRAGE	0		215940000000037	4287
49	7	7	23	29	ALGEBRA	FUNKTION	MATHE	0		1895.5	3384
49	7	7	24	1	HERZLICHKEIT	GEHÄSSIGKEIT	LIEBE	0		167390000000037	2766
49	7	7	25	34	EMANZIPATION	GLEICHSTELLUNG	GLEICHBERECHTIGUN	0		229540000000037	9015
49	7	7	26	11	ÜBERBLICK	STANDPUNKT	AUSSICHT	0		4687.5	6466
49	7	7	27	10	EIFERSUCHT	GRUND	HASS	0		243170000000019	3284
49	7	7	28	22	SCHLEIM	HAFER	SABBER	0		229540000000037	3623
49	7	7	29	19	UMWELT	GEFÄHRDUNG	NATUR	0		149090000000037	2863
49	7	7	30	21	KRANKENWAGEN	NOTFALL	PATIENT	0		193940000000037	3831
49	7	7	31	7	BOTSCHAFTER	NATIONALITÄT	DIPLOMAT	0		181890000000037	4194
49	7	7	32	33	CHARME	HERZ		0		3740.5	5012
49	7	7	33	17	VERSCHIEDENHEIT	GEGENTEIL	DIVERSITÄT	0		168740000000037	6439
49	7	7	34	35	HAUSSCHUHE	PFEIFE	SOCKEN	0		179940000000037	3336
49	7	7	35	23	SCHÄDEL	LEICHE	KOPF	0		123040000000037	2750
49	7	7	36	27	LAWINE	FELSBLOCK	SCHNEE	0		124209999999963	2455
49	7	7	37	37	MIKROSKOP	BAKTERIEN	BAKTERIEN	1		163140000000037	3892
49	7	7	38	36	VERMITTLUNG	INTERVIEW	AGENTUR	0		183370000000019	4058
49	7	7	39	8	FIEBER	ERSCHÖPFUNG	KRANKHEIT	0		300740000000037	5663
49	7	7	40	3	AUSBILDUNG	ZUKUNFT	CHANCEN	0		469670000000019	6719
49	8	8	1	5	JUNGFRAU	SCHLEIER		0		-1	-1
49	8	8	2	30	STRAND	VERGNÜGEN	MEER	0		183859999999963	2868
49	8	8	3	24	SOZIALIST	PAROLE	REALIST	0		1722.5	4539
49	8	8	4	22	BEGINN	FOLGE	ENDE	0		146269999999925	2742
49	8	8	5	14	LÜGE	WAHRHEIT	WAHRHEIT	1		139969999999925	5586
49	8	8	6	12	ABFALL	SCHMUTZ	MÜLL	0		1490	3839
49	8	8	7	27	ERFAHRUNG	UNWISSENHEIT	ALTER	0		4396.5	6572
49	8	8	8	38	PFEFFER	BUTTER	SALZ	0		1351.5	4263
49	8	8	9	32	MÜNDIGKEIT	ABHÄNGIGKEIT	ERWACHSEN	0		2343.5	6752
49	8	8	10	16	PERSON	SCHADEN	MENSXH	0		1294.5	4189
49	8	8	11	35	LEICHTIGKEIT	SCHWERKRAFT		0		-1	-1
49	8	8	12	9	BEMÜHUNGEN	ANSTRENGUNG	ZIELE	0		554980000000075	7454
49	8	8	13	21	ERMÜDUNG	KREISLAUF	SCHLAF	0		2743.5	5135
49	8	8	14	33	GETRÄNK	SCHAUM	WASSER	0		236769999999925	4848
49	8	8	15	17	THEMA	INTERESSE		0		-1	-1
49	8	8	16	15	PLAKAT	HAMMER	PAPPE	0		6550.5	8959
49	8	8	17	8	FAMILIE	MUTTER	GEBORGENHEIT	0		248669999999925	7249
49	8	8	18	7	FENSTER	BEWOHNER	ZIMMER	0		242869999999925	4300
49	8	8	19	10	IRRTUM	MISSVERSTÄNDNIS	FEHLER	0		480769999999925	7508
49	8	8	20	13	BÜSTENHALTER	BUSEN	BRÜSTE	0		1862.5	7810
49	8	8	21	2	GELEGENHEIT	LIEBSCHAFT	DIEBE	0		2079.5	4039
49	8	8	22	34	ENTSPANNUNG	BEDROHUNG	MEDITATION	0		1775.5	5567
49	8	8	23	36	LEERE	DUMPFHEIT	GEFÜHL	0		155969999999925	4207
49	8	8	24	28	SCHATTEN	EXISTENZ	LICHT	0		1844.5	5943
49	8	8	25	25	STIMMUNG	ATMOSPHÄRE	EMOTIONEN	0		172769999999925	7287
49	8	8	26	20	FLEISCH	RAUBTIER	FISCH	0		222519999999925	12023
49	8	8	27	39	RÄUBER	DIEBSTAHL	POLIZEI	0		203969999999925	4831
49	8	8	28	40	GESTALTUNG	LANDSCHAFT	DARSTELLUNG	0		194369999999925	6199
49	8	8	29	37	FISCHER	MEER	NETZ	0		2839.5	4167
49	8	8	30	19	LERCHE	FRÖHLICHKEIT	AMSEL	0		205569999999925	3855
49	8	8	31	4	TRANSPORT	LAGER		0		-1	-1
49	8	8	32	1	WOHNUNG	HEIM	HAUS	0		194330000000075	3055
49	8	8	33	23	ÄRA	ZEITALTER	JAHRZEHNT	0		201569999999925	7314
49	8	8	34	29	SÄUGLING	WIEGE	BABY	0		150980000000075	4948
49	8	8	35	31	VERWALTUNG	GENEHMIGUNG	BEHÖRDE	0		4567.5	7810
49	8	8	36	3	GABEL	SOSSE	SUPPE	0		298069999999925	4879
49	8	8	37	6	DICHTER	ZITAT	GEDICHT	0		311330000000075	5364
49	8	8	38	18	BLASE	BAUCH	FISCH	0		221809999999963	4543
49	8	8	39	11	REIZ	REAKTION	NERV	0		1303.5	2420
49	8	8	40	26	ADMIRAL	WAFFENRUHE	GENERAL	0		1464.5	3306
								29
