## Supplementary material for "Vast amounts of encoded items nullify but do not reverse the effect of sleep on declarative memory": Dataset: PAL_50_1_2.xlsx

### Sheet: Tabelle1
VP_Nr	Block	VersioN	counter	pair_code	cue	correct_answer	answer		accuracy	reactiontime1	reactiontime2
50	1	8	1	6	DICHTER	ZITAT		0		-1	-1
50	1	8	2	21	ERMÜDUNG	KREISLAUF		0		-1	-1
50	1	8	3	37	FISCHER	MEER	BOOT	0		3735.6	5535
50	1	8	4	10	IRRTUM	MISSVERSTÄNDNIS		0		-1	-1
50	1	8	5	15	PLAKAT	HAMMER	STEMPEL	0		7925.8	9917
50	1	8	6	33	GETRÄNK	SCHAUM		0		553560000000001	8551
50	1	8	7	4	TRANSPORT	LAGER	LAGER	1		3191	4703
50	1	8	8	17	THEMA	INTERESSE	KONZEPT	0		3079.8	5519
50	1	8	9	39	RÄUBER	DIEBSTAHL	ÜBERFALL	0		2335.8	5487
50	1	8	10	7	FENSTER	BEWOHNER		0		-1	-1
50	1	8	11	38	PFEFFER	BUTTER		0		-1	-1
50	1	8	12	13	BÜSTENHALTER	BUSEN	BUSEN	1		2010.5	3529
50	1	8	13	5	JUNGFRAU	SCHLEIER		0		-1	-1
50	1	8	14	34	ENTSPANNUNG	BEDROHUNG		0		-1	-1
50	1	8	15	19	LERCHE	FRÖHLICHKEIT	HEITERKEIT	0		468779999999999	8031
50	1	8	16	3	GABEL	SOSSE	SOSSE	1		179979999999999	6103
50	1	8	17	26	ADMIRAL	WAFFENRUHE	WAFFENRUHE	1		1603	3623
50	1	8	18	8	FAMILIE	MUTTER	MUTTER	1		169779999999999	3195
50	1	8	19	9	BEMÜHUNGEN	ANSTRENGUNG	ANSTRENUNG	1		378070000000001	6179
50	1	8	20	28	SCHATTEN	EXISTENZ	EXISTENZ	1		338360000000001	5679
50	1	8	21	35	LEICHTIGKEIT	SCHWERKRAFT		0		-1	-1
50	1	8	22	32	MÜNDIGKEIT	ABHÄNGIGKEIT	VOLLJÄHRIG	0		3764	9823
50	1	8	23	22	BEGINN	FOLGE	FOLGE	1		6740	9375
50	1	8	24	31	VERWALTUNG	GENEHMIGUNG	NACHWEIS	0		172760000000001	4567
50	1	8	25	14	LÜGE	WAHRHEIT	WAHRHEIT	1		108760000000001	2445
50	1	8	26	2	GELEGENHEIT	LIEBSCHAFT	MÖGLICHKEIT	0		406070000000001	6337
50	1	8	27	27	ERFAHRUNG	UNWISSENHEIT		0		-1	-1
50	1	8	28	12	ABFALL	SCHMUTZ	MÜLL	0		172760000000001	3343
50	1	8	29	18	BLASE	BAUCH	BAUCH	1		203160000000001	3289
50	1	8	30	40	GESTALTUNG	LANDSCHAFT	LANDSCHAFT	1		814029999999999	19789
50	1	8	31	1	WOHNUNG	HEIM	MÖBEL	0		265579999999999	4239
50	1	8	32	16	PERSON	SCHADEN		0		-1	-1
50	1	8	33	23	ÄRA	ZEITALTER	ZEITALTER	1		143960000000001	2695
50	1	8	34	36	LEERE	DUMPFHEIT	DUMPFHEIT	1		286379999999999	6779
50	1	8	35	20	FLEISCH	RAUBTIER	KUH	0		397179999999999	7880
50	1	8	36	24	SOZIALIST	PAROLE		0		-1	-1
50	1	8	37	11	REIZ	REAKTION	GEFÜHL	0		399979999999999	7223
50	1	8	38	30	STRAND	VERGNÜGEN	ENTSPANNUNG	0		619959999999998	8183
50	1	8	39	25	STIMMUNG	ATMOSPHÄRE		0		-1	-1
50	1	8	40	29	SÄUGLING	WIEGE		0		-1	-1
50	2	9	1	30	ZUGEHÖRIGKEIT	GENERATION	GESELLSCHAFT	0		3844	9116
50	2	9	2	18	WELLE	FLUT		0		-1	-1
50	2	9	3	13	SARG	GRAB	GRAB	1		169969999999995	2919
50	2	9	4	4	TÜR	SCHRANK	SCHRANK	1		1552	3328
50	2	9	5	15	BÜCHEREI	VERLEIH	VERLEIH	1		2416	4760
50	2	9	6	25	FINDIGKEIT	EINFALL		0		-1	-1
50	2	9	7	12	HALLE	TURNIER	TURNIER	1		558360000000009	7629
50	2	9	8	29	RHEUMATISMUS	IMMUNITÄT	ALLERGIE	0		375389999999991	5794
50	2	9	9	34	REGEL	KOMBINATION	AUSNAHME	0		203180000000005	4376
50	2	9	10	3	GITTER	BESCHRÄNKUNG	EINSCHRÄNKUNG	0		3904	8621
50	2	9	11	11	GESCHOSS	PFEIL		0		-1	-1
50	2	9	12	2	GEDULD	KONTROLLE	KONTROLLE	1		635980000000005	8379
50	2	9	13	22	TAKT	HARFE	HARFE	1		1484	2719
50	2	9	14	1	INSTANZ	GESETZGEBUNG		0		-1	-1
50	2	9	15	7	SPRÜHREGEN	FLUSS	FLUSS	1		6864	7979
50	2	9	16	5	KAMERAD	OPFER	SOLDAT	0		1252	3596
50	2	9	17	37	STUDIUM	WIRTSCHAFT		0		182389999999991	14368
50	2	9	18	17	SONATE	KLAVIER	KLAVIER	1		2272	8856
50	2	9	19	21	ORIENTIERUNG	AUSGANG	ÜBERBLICK	0		5184	6888
50	2	9	20	23	TOTSCHLAG	BRUTALITÄT		0		-1	-1
50	2	9	21	24	GANGSTER	VERBRECHEN		0		-1	-1
50	2	9	22	40	GESCHENK	UNDANK	UNDANK	1		2242	5254
50	2	9	23	38	SEILTÄNZER	SCHWERPUNKT	SCHWERPUNKT	1		183980000000005	4352
50	2	9	24	39	ABRECHNUNG	BANKIER	QUITTUNG	0		234380000000005	4072
50	2	9	25	26	DUFT	GERUCH	GERUCH	1		1676	3881
50	2	9	26	32	GLETSCHER	POL	POL	1		266019999999995	3852
50	2	9	27	35	AUFPRALL	FALL	FALL	1		155989999999991	2600
50	2	9	28	33	ÄHNLICHKEIT	WIEDERHOLUNG	WIEDERHOLUNG	1		6752	9208
50	2	9	29	8	ANHÄNGER	MEISTER	SEKTE	0		880780000000005	9992
50	2	9	30	16	KRANKHEIT	SYMPTOM		0		-1	-1
50	2	9	31	10	VORTRAG	REDNER	REDNER	1		451989999999991	6249
50	2	9	32	27	STRICK	SCHLINGE	SCHLINGE	1		1182	2869
50	2	9	33	19	VERBRENNUNG	PROZESSION	LEICHENZUG	0		628119999999995	9152
50	2	9	34	9	KOCHTOPF	BÜGELEISEN	BÜGELEISEN	1		4528	7248
50	2	9	35	14	VERANSTALTUNG	ÖFFENTLICHKEIT		0		-1	-1
50	2	9	36	31	ANREGUNG	BEISPIEL	IDEE	0		2440	3624
50	2	9	37	28	GEMÜT	HEITERKEIT	RUHE	0		586419999999995	9783
50	2	9	38	20	KUMMER	TRAURIGKEIT	TRAURIGKEIT	1		1248	4040
50	2	9	39	6	BÜRGSCHAFT	VOLLMACHT	VOLLMACHT	1		339180000000005	6160
50	2	9	40	36	VERZIERUNG	PALAST		0		-1	-1
50	3	10	1	40	PEITSCHE	MISSHANDLUNG	BESTRAFUNG	0		828010000000009	11241
50	3	10	2	5	ANZUG	BÖRSE		0		-1	-1
50	3	10	3	16	STRICH	SKIZZE	PAPIER	0		598389999999991	8923
50	3	10	4	25	PARADIES	MENSCH	ERLÖSUNG	0		101801000000001	12999
50	3	10	5	6	ABSCHLUSS	PROJEKT		0		-1	-1
50	3	10	6	2	KAMERADSCHAFT	PARTNER	ZUSAMMENHALT	0		307910000000009	6839
50	3	10	7	14	ZUSAMMENHANG	VORZEICHEN		0		-1	-1
50	3	10	8	4	FAHRT	AUTOBAHN	AUTO	0		836010000000009	11624
50	3	10	9	22	LIEGE	VERANDA		0		-1	-1
50	3	10	10	27	MONSTER	MUT	MUT	1		179989999999991	3624
50	3	10	11	7	LOYALITÄT	BRUDER	BRUDER	1		207889999999991	4071
50	3	10	12	37	NEUROSE	PSYCHOLOGIE	PSYCHOLOGIE	1		185820000000019	5039
50	3	10	13	9	VOLK	GEMEINDE		0		-1	-1
50	3	10	14	13	GENAUIGKEIT	AUFMERKSAMKEIT		0		-1	-1
50	3	10	15	32	SCHIFFBRUCH	UNGLÜCKSFALL	UNGLÜCK	0		193210000000009	4589
50	3	10	16	34	VERDROSSENHEIT	RESIGNATION		0		-1	-1
50	3	10	17	11	DIREKTOR	GESCHÄFT	LEITUNG	0		483010000000009	6486
50	3	10	18	20	SPIRALE	FRUCHTBARKEIT	FRUCHTBARKEIT	1		167629999999981	4424
50	3	10	19	31	SAMT	STOFF	STOFF	1		142410000000009	2632
50	3	10	20	30	PASSION	ORGASMUS	ORGASMUS	1		255189999999991	5567
50	3	10	21	35	VERLAUF	ENDUNG	ENTWICKLUNG	0		349210000000009	5609
50	3	10	22	23	SCHNORCHEL	ATLANTIK	ATLANTIK	1		344039999999991	5819
50	3	10	23	24	MAKEL	SELBSTBEWUSSTSEIN		0		-1	-1
50	3	10	24	3	LINIE	BUS		0		-1	-1
50	3	10	25	28	ANKÜNDIGUNG	EXAMEN		0		-1	-1
50	3	10	26	10	MAGEN	RESTAURANT		0		-1	-1
50	3	10	27	12	ZENTIMETER	METER	METER	1		212710000000009	3143
50	3	10	28	26	POLITIKER	ZUVERSICHT	ENTSCHEIDUNG	0		4423	6559
50	3	10	29	36	GESCHLECHT	MANN	MANN	1		130310000000009	2322
50	3	10	30	38	REDAKTEUR	KORRESPONDENZ	ZEITSCHRIFT	0		430810000000009	8709
50	3	10	31	1	PROGNOSE	GEWISSHEIT	WETTER	0		503589999999991	6510
50	3	10	32	29	ZUSPITZUNG	PUNKT	PUNKT	1		4261	5423
50	3	10	33	19	DROGE	VERHEIMLICHUNG	HEIMLICHKEIT	0		418220000000019	9755
50	3	10	34	18	FASCHIST	IDEOLOGIE		0		463610000000009	8289
50	3	10	35	8	UMARMUNG	INTEGRATION	NÄHE	0		974610000000009	11259
50	3	10	36	15	PATIENT	THERAPIE	DOKTOR	0		513420000000019	10390
50	3	10	37	39	ERMORDUNG	GESTÄNDNIS	ERMITTLUNG	0		5991	7911
50	3	10	38	33	OPERATION	KOMA		0		-1	-1
50	3	10	39	17	KÄFER	RUINE		0		-1	-1
50	3	10	40	21	ELITE	VERMÖGEN	VERMÖGEN	1		4688	6191
50	4	11	1	34	SYMBOL	WAPPEN		0		-1	-1
50	4	11	2	32	KRAMPF	BEIN		0		-1	-1
50	4	11	3	25	PHILOSOPHIE	SINN	SINN	1		165060000000009	2791
50	4	11	4	30	STRATEGIE	NÄHERUNG	PLAN	0		688729999999981	13048
50	4	11	5	24	AUSSCHAU	GIPFEL	STANDPUNKT	0		356020000000019	6590
50	4	11	6	4	MEDAILLE	WETTBEWERB	WETTKAMPF	0		241239999999991	5310
50	4	11	7	22	KARTE	HINDERNIS	HINDERNIS	1		156129999999981	3665
50	4	11	8	28	VERSEUCHUNG	RATTE		0		-1	-1
50	4	11	9	20	VATERUNSER	RELIGION	HIMMEL	0		750320000000019	9262
50	4	11	10	2	UNTAUGLICHKEIT	FAHRER		0		-1	-1
50	4	11	11	11	SCHEIDUNG	INSTABILITÄT	EHE	0		217070000000019	3854
50	4	11	12	12	ATOM	MOLEKÜL	MOLEKÜL	1		123110000000009	3654
50	4	11	13	23	KATEGORIE	GÜLTIGKEIT		0		-1	-1
50	4	11	14	14	LEISTUNG	PROVISION		0		-1	-1
50	4	11	15	6	AMATEUR	HOBBY	HOBBY	1		319110000000009	4639
50	4	11	16	33	STURZ	REGIERUNG	ÜBERLEBEN	0		515929999999981	9559
50	4	11	17	13	FEHLTRITT	VERANTWORTUNG		0		-1	-1
50	4	11	18	18	TREIBSTOFF	KILOMETER	ÖL	0		335360000000009	6670
50	4	11	19	5	INSTITUTION	ABTEILUNG		0		-1	-1
50	4	11	20	27	DOLCH	STICH	STICH	1		684720000000019	9360
50	4	11	21	9	WAHL	GREMIUM	ENTSCHEIDUNG	0		463129999999981	9607
50	4	11	22	39	GEWINNUNG	WERBER		0		111272999999998	13992
50	4	11	23	35	BEHANDLUNG	MANDEL		0		-1	-1
50	4	11	24	15	ATTRAKTION	WELTWUNDER	JAHRMARKT	0		527610000000009	8409
50	4	11	25	21	GANS	ENTE	ENTE	1		124229999999981	2314
50	4	11	26	8	REKORD	ARBEITSLOSIGKEIT		0		427929999999981	10983
50	4	11	27	3	COMPUTER	ZEITVERTREIB	PROGRAMM	0		501520000000019	7434
50	4	11	28	40	WIND	ELEMENT	STURM	0		158020000000019	4868
50	4	11	29	29	BUDE	KÜHLSCHRANK		0		-1	-1
50	4	11	30	19	BEGNADIGUNG	DROHUNG	KÖNIG	0		438310000000009	8383
50	4	11	31	16	TRAKTOR	LENKSTANGE	FELD	0		8754	10175
50	4	11	32	7	BODEN	FUND	ERDE	0		310329999999981	5164
50	4	11	33	38	WEG	WILLE		0		-1	-1
50	4	11	34	37	HIRTE	SCHAF	SCHAF	1		172029999999981	3099
50	4	11	35	26	HAND	GESTE		0		-1	-1
50	4	11	36	36	WALZER	GALA	GALA	1		267720000000019	3702
50	4	11	37	17	HANDSCHRIFT	BUCHSTABE	BUCHSTABE	1		285629999999981	5371
50	4	11	38	10	ZULASSUNG	NACHWEIS	BESCHEID	0		190329999999981	5919
50	4	11	39	31	KOPPEL	STIER	WEIDE	0		380429999999981	5556
50	4	11	40	1	SCHALTER	FLUGHAFEN		0		-1	-1
50	5	12	1	18	PARTY	THEKE	FEST	0		702840000000037	11268
50	5	12	2	38	ABEND	MORGEN	MORGEN	1		430340000000037	6839
50	5	12	3	14	SCHLAFWANDELN	UNWIRKLICHKEIT	UNWIRKLICH	0		189029999999981	8407
50	5	12	4	16	FREUNDIN	ZÄRTLICHKEIT	ZÄRTLICHKEIT	1		927140000000037	11927
50	5	12	5	3	BEIFALL	APPLAUS	APPLAUS	1		165520000000019	3531
50	5	12	6	9	ADER	GESTEIN	PULS	0		475429999999981	6267
50	5	12	7	33	ERÖFFNUNG	GRÜNDUNG		0		-1	-1
50	5	12	8	21	LIKÖR	SEKT	SEKT	1		191540000000037	3199
50	5	12	9	40	KERZE	DOCHT	DOCHT	1		1861	3191
50	5	12	10	15	VERHAFTUNG	KLINGE		0		335940000000037	12857
50	5	12	11	37	INVESTITION	KONZERN	UNTERNEHMEN	0		826120000000019	10765
50	5	12	12	39	ORDNUNG	ZUCHT		0		-1	-1
50	5	12	13	28	UNSTERBLICHKEIT	AUFERSTEHUNG	AUFERSTEHUNG	1		380720000000019	7219
50	5	12	14	1	EMPFINDUNG	GELASSENHEIT	GEFÜHL	0		305140000000037	8731
50	5	12	15	8	KARTELL	KONSENS	AMT	0		6319.5	9255
50	5	12	16	26	EVOLUTION	ERWEITERUNG	ENTWICKLUNG	0		147140000000037	3911
50	5	12	17	36	EINSPARUNG	RECHNUNG		0		-1	-1
50	5	12	18	32	KOORDINATION	HANDHABUNG		0		-1	-1
50	5	12	19	24	ALARM	ÜBUNG	ÜBUNG	1		273129999999981	6875
50	5	12	20	13	STAAT	UNTERSTÜTZUNG		0		-1	-1
50	5	12	21	34	BLEI	STAHL	STAHL	1		142140000000037	2789
50	5	12	22	7	HIRN	STUDIE	STUDIE	1		127929999999981	3055
50	5	12	23	11	PROGRAMM	KINO	SENDER	0		845540000000037	10233
50	5	12	24	31	REICH	PROFIT		0		-1	-1
50	5	12	25	22	PARTEI	ABSTIMMUNG		0		-1	-1
50	5	12	26	10	ZAUBERKÜNSTLER	TRICK	ENTHÜLLUNG	0		143440000000037	10151
50	5	12	27	23	JUGEND	SCHWIMMBAD		0		-1	-1
50	5	12	28	27	BEEINFLUSSUNG	VERMARKTUNG		0		-1	-1
50	5	12	29	35	NOTLAGE	DILEMMA		0		-1	-1
50	5	12	30	30	DORF	ISOLATION	ISOLATION	1		4967.5	6743
50	5	12	31	4	KLOSTER	EINSCHRÄNKUNG	EINSAMKEIT	0		288679999999981	8927
50	5	12	32	6	SCHLACHTUNG	SCHWEIN	SCHWEIN	1		2503.5	5679
50	5	12	33	20	HORN	WARNUNG	STIER	0		591509999999963	7407
50	5	12	34	5	BINDUNG	BABY	PARTNER	0		606079999999981	7575
50	5	12	35	25	BESTATTUNG	SELBSTMORD		0		-1	-1
50	5	12	36	2	GENIE	MATHEMATIK	EINFALL	0		3607.5	7919
50	5	12	37	19	BAHNSTEIG	ANPASSUNG		0		-1	-1
50	5	12	38	12	HÖLLE	MYTHOS	MYTHOS	1		743940000000037	9239
50	5	12	39	29	MOTOR	INDUSTRIALISIERUNG	INDUSTRIALISIERUNG	1		515590000000037	10575
50	5	12	40	17	BEGRÜNDER	PRÄSIDENT	PRÄSIDENT	1		515590000000037	12414
50	6	13	1	6	BEGEISTERUNG	GEFÜHL	MOTIVATION	0		6679.5	9759
50	6	13	2	3	OZEAN	KRABBE	DAMPFER	0		338279999999981	5415
50	6	13	3	40	REGENSCHIRM	BEDARF		0		-1	-1
50	6	13	4	35	ZUCKER	SPEISE	SÜSSSTOFF	0		842359999999963	17159
50	6	13	5	39	FREILASSUNG	AUFENTHALT	GEFÄNGNIS	0		283240000000037	6511
50	6	13	6	31	TEICH	ÜBERSCHWEMMUNG	ÜBERSCHWEMMUNG	1		889179999999981	11503
50	6	13	7	33	SENDER	NOTIZ	RADIO	0		189390000000037	3951
50	6	13	8	7	KRANZ	NEST	NEST	1		1555.5	2463
50	6	13	9	32	KLEIDERSCHRANK	HANDSCHUH	BÜGEL	0		215140000000037	5327
50	6	13	10	37	FLAMME	LEUCHTE	LEUCHTE	1		247940000000037	4543
50	6	13	11	5	AUFTAKT	SPIEL	EREIGNIS	0		579640000000037	8785
50	6	13	12	10	MILCH	KÄSE	KÄSE	1		295740000000037	5559
50	6	13	13	24	ENTSCHLOSSENHEIT	DURCHSETZUNG	TATKRAFT	0		2413.5	7317
50	6	13	14	2	PARK	VEGETATION		0		-1	-1
50	6	13	15	8	BEWUNDERUNG	SCHÖNHEIT		0		-1	-1
50	6	13	16	29	KONJUNKTUR	DIAGNOSE	DIAGNOSE	1		270359999999963	6729
50	6	13	17	12	TRAINER	STIL	SPORT	0		4141.5	5461
50	6	13	18	4	SPRECHER	AUFRUF	SENDUNG	0		480740000000037	8387
50	6	13	19	11	DOKUMENT	BESCHEINIGUNG		0		-1	-1
50	6	13	20	18	BEWERTUNG	KELLNERIN	URTEIL	0		583359999999963	9313
50	6	13	21	20	ZAHL	PHYSIK		0		-1	-1
50	6	13	22	25	GERICHTSHOF	UNWAHRHEIT	UNRECHT	0		1959.5	8005
50	6	13	23	23	STREIK	KONFLIKT	KONFLIKT	1		543159999999963	8439
50	6	13	24	34	FRAU	BLUSE	BLUSE	1		373540000000037	5135
50	6	13	25	30	HASS	GEFECHT	NAZI	0		212759999999963	5415
50	6	13	26	36	KLEINIGKEIT	WAAGE		0		-1	-1
50	6	13	27	19	INSEL	URLAUBER	STRAND	0		816559999999963	9829
50	6	13	28	21	REVOLUTION	WIDERSTAND	REBELLION	0		255359999999963	6389
50	6	13	29	15	VERBRÜDERUNG	ENTSCHULDIGUNG	EINIGKEIT	0		968340000000037	14891
50	6	13	30	13	ZAHLUNG	QUITTUNG		0		323959999999963	7119
50	6	13	31	38	SUBMISSION	ERNIEDRIGUNG		0		-1	-1
50	6	13	32	16	TRAINING	PULS		0		-1	-1
50	6	13	33	14	MUSIK	OPER	NOTEN	0		783340000000037	9419
50	6	13	34	1	WAHNSINN	ANSTALT		0		-1	-1
50	6	13	35	22	WIEDERHERSTELLUNG	VERSCHLECHTERUNG	ZERSTÖRUNG	0		687959999999963	10459
50	6	13	36	28	NACHRICHT	GEBURTSTAG		0		-1	-1
50	6	13	37	9	STALL	KUH	PFERD	0		1572.5	5779
50	6	13	38	27	SUBSTANZ	SEELE	SEELE	1		541059999999963	6699
50	6	13	39	26	KUNSTWERK	AUFMACHUNG	PIANO	0		101477000000002	14739
50	6	13	40	17	WAFFE	KRIEG	KALIBER	0		328309999999963	4495
50	7	14	1	40	LEBER	ORGAN	LUNGE	0		405570000000019	6423
50	7	14	2	12	UNHEIL	ALPTRAUM		0		-1	-1
50	7	14	3	20	ERKLÄRUNG	WISSENSCHAFT		0		807170000000019	12255
50	7	14	4	6	LIMIT	MAXIMUM	MAXIMUM	1		176870000000019	3695
50	7	14	5	14	WANGE	CHRIST	CHRIST	1		158370000000019	3127
50	7	14	6	3	IDIOT	UNSINN	UNSINN	1		565479999999981	7123
50	7	14	7	34	NACHBARSCHAFT	HECKE	HECKE	1		1891.5	5119
50	7	14	8	1	GEMEINSCHAFT	ZUSAMMENARBEIT		0		-1	-1
50	7	14	9	24	VATER	VORBILD	BERUF	0		7450.5	8877
50	7	14	10	39	GESELLSCHAFT	EINHEIT		0		809270000000019	14583
50	7	14	11	10	SCHMUGGEL	IMPORT	IMPORT	1		326370000000019	4543
50	7	14	12	17	TECHNOLOGIE	GEHIRNWÄSCHE	APPARAT	0		293559999999963	12783
50	7	14	13	8	EXPERIMENT	UNTERSUCHUNG	VERSUCH	0		421570000000019	6249
50	7	14	14	32	SCHLUSSFOLGERUNG	KONSEQUENZ	THESE	0		435770000000019	5941
50	7	14	15	2	SOLO	MUSIKINSTRUMENT	VIRTUOSE	0		490370000000019	18823
50	7	14	16	26	RASSE	NATIONALIST	NATONALIST	1		131979999999981	4023
50	7	14	17	13	URLAUB	AUSFALL		0		-1	-1
50	7	14	18	5	GANG	TOR	SCHALTUNG	0		138779999999981	5389
50	7	14	19	30	DIAKONIE	VERSORGUNG	PFARRER	0		139417999999998	15813
50	7	14	20	27	HINDERUNG	SIEGEL		0		875970000000019	14823
50	7	14	21	35	LIST	NAZI	NAZI	1		262359999999963	3855
50	7	14	22	21	UNABHÄNGIGKEIT	SELBSTBESTIMMUNG		0		-1	-1
50	7	14	23	7	VORBEREITUNG	VERÖFFENTLICHUNG		0		-1	-1
50	7	14	24	22	AUTOR	ERFINDUNG	URHEBER	0		134179999999981	3341
50	7	14	25	16	FREUNDSCHAFT	GEFÄHRTE		0		-1	-1
50	7	14	26	28	SCHLÄGER	KRIMINALITÄT		0		-1	-1
50	7	14	27	36	SÄUFER	WIRT	ALKOHOL	0		286179999999981	5279
50	7	14	28	33	KNOBLAUCH	VAMPIR	VAMPIR	1		194379999999981	4663
50	7	14	29	23	FLÜCHTLING	ASYL	ASYL	1		120779999999981	2463
50	7	14	30	31	TOD	NOTWEHR	LEI	0		18013	20001
50	7	14	31	19	MINIMUM	NOTWENDIGKEIT	KLEI	0		899000000003725	20001
50	7	14	32	9	INTENSIVSTATION	KRANKENHAUS		0		515999999996275	4667
50	7	14	33	4	INFLATION	ENTWERTUNG	ENTWERTUNG	1		182370000000019	3951
50	7	14	34	15	LAMM	MITTAGESSEN	MITTAGESSEN	1		388779999999981	7815
50	7	14	35	37	PARLAMENT	KANZLER	ABGEORDNETER	0		594379999999981	9729
50	7	14	36	18	KONFRONTATION	RACHE	STREIT	0		494159999999963	7381
50	7	14	37	38	ZELT	ZIRKUS		0		-1	-1
50	7	14	38	25	FRIEDEN	ALLIANZ		0		-1	-1
50	7	14	39	29	FAUST	GEWALT		0		-1	-1
50	7	14	40	11	PRÄDIKAT	PRIMA	AUSZEICHNUNG	0		312770000000019	12245
50	8	15	1	8	GELIEBTE	GEHEIMNIS		0		-1	-1
50	8	15	2	2	UNTERSCHRIFT	FORMULAR		0		-1	-1
50	8	15	3	31	ERMITTLUNG	SCHULD	DETEKTIV	0		371990000000037	8927
50	8	15	4	15	TRITT	SOHLE	SOHLE	1		333180000000075	4471
50	8	15	5	21	AUSEINANDERSETZUNG	ÜBERLEGUNG		0		-1	-1
50	8	15	6	3	VORSTAND	LEITER	BETRIEB	0		478380000000075	6845
50	8	15	7	14	REGIME	ZERSCHLAGUNG	GEWALT	0		369090000000037	9890
50	8	15	8	16	SONNE	GRAD		0		-1	-1
50	8	15	9	10	ZOO	BÄR	BÄR	1		136769999999925	2497
50	8	15	10	30	ERDBALL	WELTKARTE	WELTKARTE	1		232680000000075	4390
50	8	15	11	6	MANDANT	RECHT		0		-1	-1
50	8	15	12	33	TAGEBUCH	BIOGRAPHIE	BIOGRAPHIE	1		401040000000037	7206
50	8	15	13	29	INTERVENTION	STREIT		0		-1	-1
50	8	15	14	36	INFORMATIK	PROGRAMMIERUNG	PROGRAMMIERER	0		127469999999925	7163
50	8	15	15	32	FORMEL	BERECHNUNG	FUNK	0		234369999999925	20001
50	8	15	16	7	DONNER	BLITZ	BLITZ	1		479000000003725	4865
50	8	15	17	39	DESSERT	HONIG	PUDDING	0		202090000000037	6860
50	8	15	18	1	PYRAMIDE	ARCHITEKTUR	ARCHITEKTUR	1		158390000000037	5189
50	8	15	19	37	BEFRAGUNG	MEHRHEIT	INTERVIEW	0		451390000000037	7098
50	8	15	20	22	STROH	WALDBRAND		0		-1	-1
50	8	15	21	35	GOTT	VEREHRUNG	BIBEL	0		551690000000037	7692
50	8	15	22	38	GEGNER	WAFFENSTILLSTAND	KAMPF	0		828769999999925	10447
50	8	15	23	18	ERNÄHRUNG	EIWEIß		0		-1	-1
50	8	15	24	23	OPPOSITION	VERWEIGERUNG		0		601390000000037	9039
50	8	15	25	9	SUBKULTUR	UNTERGRUND	GROSSSTADT	0		119099000000004	17902
50	8	15	26	27	KUNST	ARTIST	KLAVIER	0		872690000000037	14126
50	8	15	27	28	BILD	FOTO	FOTO	1		397569999999925	5496
50	8	15	28	19	ARBEITER	EINKOMMEN		0		-1	-1
50	8	15	29	34	PATRIOTISMUS	EXTREMISMUS	EXTREMISMUS	1		328769999999925	13539
50	8	15	30	11	SCHÄTZUNG	SPEKULATION		0		-1	-1
50	8	15	31	12	TECHNIKER	INGENIEUR		0		-1	-1
50	8	15	32	26	POLIZEI	EINSATZ	KLINGE	0		380269999999925	6623
50	8	15	33	13	WANDEL	ZWISCHENZEIT		0		-1	-1
50	8	15	34	5	STÜTZE	BEGLEITER		0		-1	-1
50	8	15	35	24	AKTEUR	DRAMATIK	SCHAUSPIELER	0		394159999999963	6769
50	8	15	36	17	KOOPERATION	MITHILFE	MITHILFE	1		444240000000037	6039
50	8	15	37	4	BRILLE	KRAWATTE		0		-1	-1
50	8	15	38	25	DRECK	VERUNREINIGUNG	STRASSE	0		582390000000037	7879
50	8	15	39	40	BEARBEITUNG	HONORAR		0		-1	-1
50	8	15	40	20	REGENBOGEN	FARBE	ROT	0		203069999999925	3711
								94
