## Supplementary material for "Vast amounts of encoded items nullify but do not reverse the effect of sleep on declarative memory": Dataset: PAL_50_1_3.xlsx

### Sheet: Sheet1
VP_Nr	Block	VersioN	counter	pair_code	cue	correct_answer	answer		accuracy	reactiontime1	reactiontime2
50	1	8	1	21	ERMÜDUNG	KREISLAUF		0		-1	-1
50	1	8	2	12	ABFALL	SCHMUTZ	MÜLL	0		1183	2463
50	1	8	3	7	FENSTER	BEWOHNER		0		5616	9922
50	1	8	4	20	FLEISCH	RAUBTIER		0		7172	11220
50	1	8	5	8	FAMILIE	MUTTER	MUTTER	1		2464	4240
50	1	8	6	39	RÄUBER	DIEBSTAHL	ÜBERFALL	0		3591	6917
50	1	8	7	30	STRAND	VERGNÜGEN	SEE	0		9392.8	10929
50	1	8	8	40	GESTALTUNG	LANDSCHAFT	LANDSCHAFT	1		6834	9992
50	1	8	9	27	ERFAHRUNG	UNWISSENHEIT	ERLEBNIS	0		6931.8	9448
50	1	8	10	5	JUNGFRAU	SCHLEIER	VERSCHLEIERUNG	0		2551	13019
50	1	8	11	1	WOHNUNG	HEIM	MÖBEL	0		5130	7450
50	1	8	12	37	FISCHER	MEER	BOOT	0		3415.8	4552
50	1	8	13	35	LEICHTIGKEIT	SCHWERKRAFT		0		-1	-1
50	1	8	14	9	BEMÜHUNGEN	ANSTRENGUNG	ANSTRENGUNG	1		3640	6868
50	1	8	15	32	MÜNDIGKEIT	ABHÄNGIGKEIT	VOLLJÄHRIG	0		503139999999999	7570
50	1	8	16	26	ADMIRAL	WAFFENRUHE	WAFFENRUHE	1		1256	3672
50	1	8	17	16	PERSON	SCHADEN	MASKE	0		943979999999999	10720
50	1	8	18	23	ÄRA	ZEITALTER	ZEITALTER	1		224760000000001	5920
50	1	8	19	28	SCHATTEN	EXISTENZ	EXISTENZ	1		310379999999999	11720
50	1	8	20	11	REIZ	REAKTION	AUSLÖSER	0		319079999999999	5968
50	1	8	21	22	BEGINN	FOLGE	FOLGE	1		169889999999999	3027
50	1	8	22	19	LERCHE	FRÖHLICHKEIT	HEITERKEIT	0		5323	7171
50	1	8	23	13	BÜSTENHALTER	BUSEN	BUSEN	1		379179999999999	5448
50	1	8	24	15	PLAKAT	HAMMER	PINSEL	0		572260000000001	8407
50	1	8	25	18	BLASE	BAUCH	BAUCH	1		231520000000001	3736
50	1	8	26	24	SOZIALIST	PAROLE		0		-1	-1
50	1	8	27	33	GETRÄNK	SCHAUM	SAFT	0		3600	4944
50	1	8	28	31	VERWALTUNG	GENEHMIGUNG	NACHWEIS	0		5351	11079
50	1	8	29	14	LÜGE	WAHRHEIT	WAHRHEIT	1		1183	3199
50	1	8	30	34	ENTSPANNUNG	BEDROHUNG		0		-1	-1
50	1	8	31	3	GABEL	SOSSE	SOSSE	1		191089999999999	3639
50	1	8	32	29	SÄUGLING	WIEGE	MILCH	0		289479999999999	5231
50	1	8	33	36	LEERE	DUMPFHEIT	DUMPFHEIT	1		2848	5280
50	1	8	34	10	IRRTUM	MISSVERSTÄNDNIS	FEHLER	0		495190000000002	6369
50	1	8	35	38	PFEFFER	BUTTER		0		-1	-1
50	1	8	36	25	STIMMUNG	ATMOSPHÄRE	GEFÜHL	0		4928	7847
50	1	8	37	17	THEMA	INTERESSE	KONZEPT	0		808890000000002	15993
50	1	8	38	6	DICHTER	ZITAT	VERS	0		4504	6067
50	1	8	39	4	TRANSPORT	LAGER	LAGER	1		155690000000002	4805
50	1	8	40	2	GELEGENHEIT	LIEBSCHAFT	MÖGLICHKEIT	0		3736	5608
50	2	9	1	40	GESCHENK	UNDANK	UNDANK	1		167719999999995	3317
50	2	9	2	10	VORTRAG	REDNER	PULT	0		4871	8919
50	2	9	3	19	VERBRENNUNG	PROZESSION	SCHEITERHAUFEN	0		672719999999995	12119
50	2	9	4	14	VERANSTALTUNG	ÖFFENTLICHKEIT	PROGRAMM	0		769510000000009	10849
50	2	9	5	15	BÜCHEREI	VERLEIH	VERLEIH	1		1461	3997
50	2	9	6	7	SPRÜHREGEN	FLUSS	FLUSS	1		4807	5919
50	2	9	7	27	STRICK	SCHLINGE	SCHLINGE	1		1255	2911
50	2	9	8	11	GESCHOSS	PFEIL	BOLZEN	0		520489999999991	8471
50	2	9	9	6	BÜRGSCHAFT	VOLLMACHT	VOLLMACHT	1		388030000000005	7797
50	2	9	10	26	DUFT	GERUCH	GERUCH	1		178939999999991	3185
50	2	9	11	29	RHEUMATISMUS	IMMUNITÄT	ALLERGIE	0		236710000000009	4927
50	2	9	12	38	SEILTÄNZER	SCHWERPUNKT	SCHWERPUNKT	1		135110000000009	3695
50	2	9	13	36	VERZIERUNG	PALAST	SCHMUCK	0		615119999999995	8279
50	2	9	14	17	SONATE	KLAVIER	KLAVIER	1		14943.2	16575
50	2	9	15	5	KAMERAD	OPFER	SOLDAT	0		548819999999995	7056
50	2	9	16	8	ANHÄNGER	MEISTER		0		-1	-1
50	2	9	17	20	KUMMER	TRAURIGKEIT	TRAURIGKEIT	1		269119999999995	5227
50	2	9	18	18	WELLE	FLUT	MEER	0		688669999999995	13279
50	2	9	19	39	ABRECHNUNG	BANKIER	QUITTUNG	0		2111	4191
50	2	9	20	3	GITTER	BESCHRÄNKUNG	EINSCHRÄNKUNG	0		399239999999991	8409
50	2	9	21	35	AUFPRALL	FALL	FALL	1		1133	2129
50	2	9	22	30	ZUGEHÖRIGKEIT	GENERATION	GESELLSCHAFT	0		293119999999995	11319
50	2	9	23	25	FINDIGKEIT	EINFALL	IDEE	0		249919999999995	4915
50	2	9	24	1	INSTANZ	GESETZGEBUNG		0		-1	-1
50	2	9	25	2	GEDULD	KONTROLLE	KONTROLLE	1		4455	7151
50	2	9	26	32	GLETSCHER	POL	POL	1		3498	5159
50	2	9	27	12	HALLE	TURNIER	TURNIER	1		2220	4167
50	2	9	28	24	GANGSTER	VERBRECHEN	AUSBEUTE	0		283919999999995	7407
50	2	9	29	37	STUDIUM	WIRTSCHAFT		0		-1	-1
50	2	9	30	34	REGEL	KOMBINATION	NORM	0		780530000000005	13607
50	2	9	31	9	KOCHTOPF	BÜGELEISEN	BÜGELEISEN	1		163919999999995	5143
50	2	9	32	21	ORIENTIERUNG	AUSGANG	ÜBERBLICK	0		290110000000009	5103
50	2	9	33	23	TOTSCHLAG	BRUTALITÄT	VERGEHEN	0		8095	11431
50	2	9	34	31	ANREGUNG	BEISPIEL		0		-1	-1
50	2	9	35	16	KRANKHEIT	SYMPTOM	FIEBER	0		3401	5509
50	2	9	36	13	SARG	GRAB	GRAB	1		151219999999995	2629
50	2	9	37	28	GEMÜT	HEITERKEIT	UNRUHE	0		13205.2	16399
50	2	9	38	33	ÄHNLICHKEIT	WIEDERHOLUNG		0		-1	-1
50	2	9	39	4	TÜR	SCHRANK	SCHRANK	1		142419999999995	3552
50	2	9	40	22	TAKT	HARFE	HARFE	1		137619999999995	2696
50	3	10	1	10	MAGEN	RESTAURANT		0		578710000000009	13315
50	3	10	2	15	PATIENT	THERAPIE	WARTEZIMMER	0		212939999999991	5183
50	3	10	3	33	OPERATION	KOMA		0		-1	-1
50	3	10	4	36	GESCHLECHT	MANN	MANN	1		137379999999981	2911
50	3	10	5	4	FAHRT	AUTOBAHN	AUTO	0		615910000000009	7407
50	3	10	6	34	VERDROSSENHEIT	RESIGNATION		0		-1	-1
50	3	10	7	24	MAKEL	SELBSTBEWUSSTSEIN		0		-1	-1
50	3	10	8	40	PEITSCHE	MISSHANDLUNG	BESTRAFUNG	0		369510000000009	7359
50	3	10	9	6	ABSCHLUSS	PROJEKT	ZEUGNIS	0		558820000000019	7647
50	3	10	10	27	MONSTER	MUT	MUT	1		125510000000009	2271
50	3	10	11	7	LOYALITÄT	BRUDER	BRUDER	1		201529999999981	5495
50	3	10	12	29	ZUSPITZUNG	PUNKT	PUNKT	1		231939999999991	3519
50	3	10	13	19	DROGE	VERHEIMLICHUNG		0		-1	-1
50	3	10	14	32	SCHIFFBRUCH	UNGLÜCKSFALL	UNGLÜCK	0		183710000000009	3709
50	3	10	15	2	KAMERADSCHAFT	PARTNER	TREUE	0		560710000000009	7059
50	3	10	16	20	SPIRALE	FRUCHTBARKEIT	FRUCHTBARKEIT	1		205110000000009	6199
50	3	10	17	3	LINIE	BUS	ZIEL	0		347510000000009	5563
50	3	10	18	11	DIREKTOR	GESCHÄFT	LEITUNG	0		198079999999981	4919
50	3	10	19	8	UMARMUNG	INTEGRATION	ZÄRTLICHKEIT	0		736729999999981	9639
50	3	10	20	25	PARADIES	MENSCH	ERLÖSUNG	0		416729999999981	7385
50	3	10	21	5	ANZUG	BÖRSE	KRAVATTE	0		376520000000019	6259
50	3	10	22	17	KÄFER	RUINE		0		-1	-1
50	3	10	23	31	SAMT	STOFF	STOFF	1		120520000000019	2299
50	3	10	24	18	FASCHIST	IDEOLOGIE	EXTREMISMUS	0		284129999999981	5799
50	3	10	25	9	VOLK	GEMEINDE	MASSE	0		650529999999981	7619
50	3	10	26	14	ZUSAMMENHANG	VORZEICHEN		0		-1	-1
50	3	10	27	35	VERLAUF	ENDUNG		0		-1	-1
50	3	10	28	1	PROGNOSE	GEWISSHEIT	WETTER	0		516520000000019	6773
50	3	10	29	38	REDAKTEUR	KORRESPONDENZ	ZEITSCHRIFT	0		238589999999991	5607
50	3	10	30	12	ZENTIMETER	METER	METER	1		113520000000019	2223
50	3	10	31	26	POLITIKER	ZUVERSICHT	WAHL	0		665529999999981	8999
50	3	10	32	21	ELITE	VERMÖGEN	VERMÖGEN	1		139789999999991	3079
50	3	10	33	39	ERMORDUNG	GESTÄNDNIS	VERGEHEN	0		814289999999991	10175
50	3	10	34	23	SCHNORCHEL	ATLANTIK	ATLANTIK	1		596320000000019	8807
50	3	10	35	37	NEUROSE	PSYCHOLOGIE	PSYCHOLOGIE	1		182329999999981	4471
50	3	10	36	22	LIEGE	VERANDA	ENTSPANNUNG	0		627920000000019	8999
50	3	10	37	28	ANKÜNDIGUNG	EXAMEN		0		-1	-1
50	3	10	38	30	PASSION	ORGASMUS	ORGASMUS	1		2131.5	4169
50	3	10	39	13	GENAUIGKEIT	AUFMERKSAMKEIT		0		-1	-1
50	3	10	40	16	STRICH	SKIZZE	STIFT	0		281120000000019	5823
50	4	11	1	12	ATOM	MOLEKÜL	MOLEKÜL	1		139539999999991	3451
50	4	11	2	33	STURZ	REGIERUNG	UNFALL	0		7839.5	9679
50	4	11	3	37	HIRTE	SCHAF	SCHAF	1		1735.5	3647
50	4	11	4	26	HAND	GESTE	FUSS	0		7271.5	8711
50	4	11	5	4	MEDAILLE	WETTBEWERB	WETTKAMPF	0		1919.5	4047
50	4	11	6	22	KARTE	HINDERNIS	HINDERNIS	1		298329999999981	5847
50	4	11	7	21	GANS	ENTE	ENTE	1		127220000000019	2091
50	4	11	8	7	BODEN	FUND	DRECK	0		626329999999981	9230
50	4	11	9	29	BUDE	KÜHLSCHRANK		0		-1	-1
50	4	11	10	31	KOPPEL	STIER	STIER	1		4399.5	6939
50	4	11	11	8	REKORD	ARBEITSLOSIGKEIT	ERFOLG	0		11756.5	13680
50	4	11	12	38	WEG	WILLE		0		506029999999981	6840
50	4	11	13	14	LEISTUNG	PROVISION	ERFOLG	0		2108.5	4430
50	4	11	14	10	ZULASSUNG	NACHWEIS	BESCHEID	0		2149.5	7219
50	4	11	15	25	PHILOSOPHIE	SINN	SINN	1		103110000000009	2433
50	4	11	16	17	HANDSCHRIFT	BUCHSTABE	BUCHSTABE	1		219929999999981	5875
50	4	11	17	16	TRAKTOR	LENKSTANGE	FELD	0		5444.5	6580
50	4	11	18	6	AMATEUR	HOBBY	HOBBY	1		304729999999981	4549
50	4	11	19	19	BEGNADIGUNG	DROHUNG	GNADE	0		510529999999981	6641
50	4	11	20	24	AUSSCHAU	GIPFEL	STANDPUNKT	0		3343.5	5639
50	4	11	21	5	INSTITUTION	ABTEILUNG		0		555929999999981	9823
50	4	11	22	3	COMPUTER	ZEITVERTREIB	PROGRAMM	0		6247.5	10373
50	4	11	23	2	UNTAUGLICHKEIT	FAHRER		0		-1	-1
50	4	11	24	30	STRATEGIE	NÄHERUNG	ZIEL	0		574829999999981	6959
50	4	11	25	39	GEWINNUNG	WERBER	RENDITE	0		13231.5	15215
50	4	11	26	27	DOLCH	STICH	KLINGE	0		1919.5	5951
50	4	11	27	32	KRAMPF	BEIN	MUSKEL	0		268339999999991	5623
50	4	11	28	35	BEHANDLUNG	MANDEL		0		-1	-1
50	4	11	29	11	SCHEIDUNG	INSTABILITÄT	EHE	0		2111.5	3295
50	4	11	30	40	WIND	ELEMENT	STURM	0		1227.5	2787
50	4	11	31	1	SCHALTER	FLUGHAFEN		0		-1	-1
50	4	11	32	13	FEHLTRITT	VERANTWORTUNG		0		-1	-1
50	4	11	33	15	ATTRAKTION	WELTWUNDER	JAHRMARKT	0		1919.5	4455
50	4	11	34	23	KATEGORIE	GÜLTIGKEIT	EINGRENZUNG	0		610329999999981	9663
50	4	11	35	20	VATERUNSER	RELIGION	HIMMEL	0		297239999999991	5129
50	4	11	36	28	VERSEUCHUNG	RATTE		0		-1	-1
50	4	11	37	18	TREIBSTOFF	KILOMETER	ÖL	0		1791.5	2911
50	4	11	38	34	SYMBOL	WAPPEN		0		628939999999991	7855
50	4	11	39	9	WAHL	GREMIUM	ENTSCHEIDUNG	0		2863.5	5063
50	4	11	40	36	WALZER	GALA	GALA	1		159079999999981	2511
50	5	12	1	33	ERÖFFNUNG	GRÜNDUNG	AUSSTELLUNG	0		743359999999963	9777
50	5	12	2	13	STAAT	UNTERSTÜTZUNG	UNTERDRÜCKUNG	0		132049000000004	15575
50	5	12	3	10	ZAUBERKÜNSTLER	TRICK	ENTHÜLLUNG	0		3527.5	5783
50	5	12	4	16	FREUNDIN	ZÄRTLICHKEIT		0		-1	-1
50	5	12	5	40	KERZE	DOCHT	DOCHT	1		1206.5	2140
50	5	12	6	18	PARTY	THEKE	AUSGELASSENHEIT	0		742479999999981	10762
50	5	12	7	15	VERHAFTUNG	KLINGE		0		-1	-1
50	5	12	8	39	ORDNUNG	ZUCHT		0		-1	-1
50	5	12	9	36	EINSPARUNG	RECHNUNG	VORSORGE	0		8191.5	9799
50	5	12	10	9	ADER	GESTEIN	PULS	0		9471.5	11391
50	5	12	11	21	LIKÖR	SEKT	SEKT	1		170109999999963	2647
50	5	12	12	7	HIRN	STUDIE	STUDIE	1		265220000000019	3887
50	5	12	13	26	EVOLUTION	ERWEITERUNG	ENTWICKLUNG	0		283129999999981	10815
50	5	12	14	27	BEEINFLUSSUNG	VERMARKTUNG		0		-1	-1
50	5	12	15	12	HÖLLE	MYTHOS	MYTHOS	1		143359999999963	3753
50	5	12	16	37	INVESTITION	KONZERN	UNTERNEHMEN	0		2463.5	11455
50	5	12	17	17	BEGRÜNDER	PRÄSIDENT	PRÄSIDENT	1		2343.5	4669
50	5	12	18	8	KARTELL	KONSENS		0		-1	-1
50	5	12	19	5	BINDUNG	BABY		0		-1	-1
50	5	12	20	34	BLEI	STAHL	STAHL	1		131879999999981	2695
50	5	12	21	1	EMPFINDUNG	GELASSENHEIT	BETRÜBNIS	0		672759999999963	19719
50	5	12	22	24	ALARM	ÜBUNG	ÜBUNG	1		182159999999963	2917
50	5	12	23	30	DORF	ISOLATION	ISOLATION	1		193759999999963	3809
50	5	12	24	31	REICH	PROFIT		0		-1	-1
50	5	12	25	23	JUGEND	SCHWIMMBAD		0		-1	-1
50	5	12	26	25	BESTATTUNG	SELBSTMORD	LEICHENZUG	0		427959999999963	7317
50	5	12	27	35	NOTLAGE	DILEMMA	HILFE	0		6601.5	7761
50	5	12	28	4	KLOSTER	EINSCHRÄNKUNG	EINSAMKEIT	0		1799.5	7031
50	5	12	29	32	KOORDINATION	HANDHABUNG	STEUER	0		331170000000019	4639
50	5	12	30	19	BAHNSTEIG	ANPASSUNG	GLEIS	0		1439.5	2415
50	5	12	31	29	MOTOR	INDUSTRIALISIERUNG	INDUSTRIALISIERUNG	1		195959999999963	6743
50	5	12	32	28	UNSTERBLICHKEIT	AUFERSTEHUNG	AUFERSTEHUNG	1		193559999999963	4407
50	5	12	33	38	ABEND	MORGEN	MORGEN	1		126820000000019	3077
50	5	12	34	14	SCHLAFWANDELN	UNWIRKLICHKEIT	UNWIRKLICH	0		411129999999981	17329
50	5	12	35	3	BEIFALL	APPLAUS	APPLAUS	1		1413.5	3049
50	5	12	36	11	PROGRAMM	KINO	SENDUNG	0		3573.5	6341
50	5	12	37	20	HORN	WARNUNG	STIER	0		954370000000019	15103
50	5	12	38	6	SCHLACHTUNG	SCHWEIN	SCHWEIN	1		1327.5	2937
50	5	12	39	2	GENIE	MATHEMATIK	EINFALL	0		425979999999981	6209
50	5	12	40	22	PARTEI	ABSTIMMUNG		0		-1	-1
50	6	13	1	14	MUSIK	OPER	ORCHESTER	0		657590000000037	13315
50	6	13	2	24	ENTSCHLOSSENHEIT	DURCHSETZUNG	TATKRAFT	0		223229999999981	5030
50	6	13	3	26	KUNSTWERK	AUFMACHUNG	ÄGYPTEN	0		352759999999963	9608
50	6	13	4	28	NACHRICHT	GEBURTSTAG	BOTSCHAFT	0		573459999999963	7510
50	6	13	5	19	INSEL	URLAUBER		0		-1	-1
50	6	13	6	32	KLEIDERSCHRANK	HANDSCHUH	MÖBEL	0		986459999999963	14384
50	6	13	7	34	FRAU	BLUSE	BLUSE	1		170379999999981	4495
50	6	13	8	30	HASS	GEFECHT	E	0		679179999999981	20001
50	6	13	9	5	AUFTAKT	SPIEL		0		189799999999814	4266
50	6	13	10	38	SUBMISSION	ERNIEDRIGUNG	UNTERWERFUNG	0		329079999999981	5986
50	6	13	11	7	KRANZ	NEST	NEST	1		1531.5	2292
50	6	13	12	39	FREILASSUNG	AUFENTHALT	AUFENTHALT	1		264759999999963	10439
50	6	13	13	6	BEGEISTERUNG	GEFÜHL	MOTIVATION	0		3695.5	5496
50	6	13	14	27	SUBSTANZ	SEELE	SEELE	1		252679999999981	4230
50	6	13	15	4	SPRECHER	AUFRUF		0		-1	-1
50	6	13	16	25	GERICHTSHOF	UNWAHRHEIT	VERHANDLUNG	0		271679999999981	8140
50	6	13	17	15	VERBRÜDERUNG	ENTSCHULDIGUNG	EINIGKEIT	0		399959999999963	5679
50	6	13	18	20	ZAHL	PHYSIK	MATHE	0		579959999999963	8119
50	6	13	19	16	TRAINING	PULS	SPORT	0		104779999999981	2159
50	6	13	20	3	OZEAN	KRABBE	DAMPFER	0		553290000000037	7219
50	6	13	21	31	TEICH	ÜBERSCHWEMMUNG	ÜBERSCHWEMMUNG	1		155379999999981	4140
50	6	13	22	2	PARK	VEGETATION	SPAZIERGANG	0		286220000000019	6069
50	6	13	23	8	BEWUNDERUNG	SCHÖNHEIT		0		-1	-1
50	6	13	24	36	KLEINIGKEIT	WAAGE		0		-1	-1
50	6	13	25	18	BEWERTUNG	KELLNERIN	NOTE	0		1574.5	7380
50	6	13	26	35	ZUCKER	SPEISE	SÜSSSPEISE	0		961279999999981	13540
50	6	13	27	23	STREIK	KONFLIKT	KONFLIKT	1		125029999999981	3527
50	6	13	28	37	FLAMME	LEUCHTE	LEUCHTE	1		136490000000037	2839
50	6	13	29	22	WIEDERHERSTELLUNG	VERSCHLECHTERUNG	ZERSTÖRUNG	0		499059999999963	9870
50	6	13	30	17	WAFFE	KRIEG	KALIBER	0		148759999999963	3239
50	6	13	31	1	WAHNSINN	ANSTALT	NATUR	0		383959999999963	5591
50	6	13	32	21	REVOLUTION	WIDERSTAND	REBELLION	0		390070000000019	7367
50	6	13	33	29	KONJUNKTUR	DIAGNOSE	DIAGNOSE	1		314379999999981	6407
50	6	13	34	13	ZAHLUNG	QUITTUNG	RECHNUNG	0		446309999999963	6559
50	6	13	35	11	DOKUMENT	BESCHEINIGUNG		0		-1	-1
50	6	13	36	10	MILCH	KÄSE	KÄSE	1		111159999999963	2201
50	6	13	37	9	STALL	KUH	KUH	1		2429.5	4973
50	6	13	38	33	SENDER	NOTIZ	RADIO	0		207959999999963	3503
50	6	13	39	12	TRAINER	STIL		0		-1	-1
50	6	13	40	40	REGENSCHIRM	BEDARF	GEWITTER	0		105835999999996	12759
50	7	14	1	29	FAUST	GEWALT	AUFFÜHRUNG	0		4186	7595
50	7	14	2	21	UNABHÄNGIGKEIT	SELBSTBESTIMMUNG		0		509070000000019	10759
50	7	14	3	27	HINDERUNG	SIEGEL		0		-1	-1
50	7	14	4	17	TECHNOLOGIE	GEHIRNWÄSCHE	FORTSCHRITT	0		292959999999963	5926
50	7	14	5	6	LIMIT	MAXIMUM	MAXIMUM	1		1247.5	3969
50	7	14	6	12	UNHEIL	ALPTRAUM		0		-1	-1
50	7	14	7	14	WANGE	CHRIST	CHRIST	1		141690000000037	3429
50	7	14	8	10	SCHMUGGEL	IMPORT	IMPORT	1		144290000000037	2889
50	7	14	9	35	LIST	NAZI	NAZI	1		162479999999981	3193
50	7	14	10	26	RASSE	NATIONALIST	NATIONALIST	1		158390000000037	3600
50	7	14	11	7	VORBEREITUNG	VERÖFFENTLICHUNG		0		-1	-1
50	7	14	12	39	GESELLSCHAFT	EINHEIT		0		-1	-1
50	7	14	13	11	PRÄDIKAT	PRIMA	AUSZEICHNUNG	0		3314	5919
50	7	14	14	20	ERKLÄRUNG	WISSENSCHAFT	EINGRENZUNG	0		688679999999981	9471
50	7	14	15	36	SÄUFER	WIRT	FLASCHE	0		347979999999981	4668
50	7	14	16	32	SCHLUSSFOLGERUNG	KONSEQUENZ	THESE	0		276279999999981	5347
50	7	14	17	30	DIAKONIE	VERSORGUNG	GEMEINDE	0		498720000000019	6960
50	7	14	18	19	MINIMUM	NOTWENDIGKEIT	GRENZE	0		790379999999981	9280
50	7	14	19	37	PARLAMENT	KANZLER	ABGEORDNETER	0		224379999999981	6744
50	7	14	20	22	AUTOR	ERFINDUNG	URHEBER	0		127979999999981	3458
50	7	14	21	13	URLAUB	AUSFALL	VISUM	0		322090000000037	6013
50	7	14	22	40	LEBER	ORGAN		0		-1	-1
50	7	14	23	33	KNOBLAUCH	VAMPIR	VAMPIR	1		264020000000019	4472
50	7	14	24	3	IDIOT	UNSINN	UNSINN	1		307979999999981	8408
50	7	14	25	5	GANG	TOR		0		-1	-1
50	7	14	26	24	VATER	VORBILD	BERUF	0		397079999999981	5419
50	7	14	27	15	LAMM	MITTAGESSEN	MITTAGESSEN	1		397079999999981	7027
50	7	14	28	1	GEMEINSCHAFT	ZUSAMMENARBEIT	GLAUBE	0		367070000000019	6744
50	7	14	29	31	TOD	NOTWEHR		0		-1	-1
50	7	14	30	9	INTENSIVSTATION	KRANKENHAUS		0		-1	-1
50	7	14	31	34	NACHBARSCHAFT	HECKE	HECKE	1		132090000000037	2313
50	7	14	32	18	KONFRONTATION	RACHE	KONFLIKT	0		297809999999963	5848
50	7	14	33	16	FREUNDSCHAFT	GEFÄHRTE	FREUDE	0		416679999999981	6319
50	7	14	34	25	FRIEDEN	ALLIANZ		0		-1	-1
50	7	14	35	38	ZELT	ZIRKUS	DACH	0		367270000000019	5531
50	7	14	36	4	INFLATION	ENTWERTUNG	ENTWERTUNG	1		177079999999981	3499
50	7	14	37	2	SOLO	MUSIKINSTRUMENT	VIRTUOSE	0		5961.5	7911
50	7	14	38	23	FLÜCHTLING	ASYL	ASYL	1		107890000000037	2888
50	7	14	39	8	EXPERIMENT	UNTERSUCHUNG	VERSUCH	0		3216	11056
50	7	14	40	28	SCHLÄGER	KRIMINALITÄT		0		-1	-1
50	8	15	1	1	PYRAMIDE	ARCHITEKTUR	ARCHITEKTUR	1		239590000000037	6205
50	8	15	2	19	ARBEITER	EINKOMMEN	ANSTELLUNG	0		622309999999963	9327
50	8	15	3	34	PATRIOTISMUS	EXTREMISMUS	NATION	0		241490000000037	4423
50	8	15	4	31	ERMITTLUNG	SCHULD	VERBRECHEN	0		2929.5	8191
50	8	15	5	2	UNTERSCHRIFT	FORMULAR	SIGNATUR	0		7196.5	11367
50	8	15	6	12	TECHNIKER	INGENIEUR		0		-1	-1
50	8	15	7	8	GELIEBTE	GEHEIMNIS	ZÄRTLICHKEIT	0		607909999999963	9655
50	8	15	8	24	AKTEUR	DRAMATIK	SCHAUSPIEL	0		376709999999963	6213
50	8	15	9	20	REGENBOGEN	FARBE	ROT	0		145609999999963	3897
50	8	15	10	27	KUNST	ARTIST	MALEREI	0		602609999999963	7903
50	8	15	11	4	BRILLE	KRAWATTE		0		-1	-1
50	8	15	12	30	ERDBALL	WELTKARTE	WELTKARTE	1		202880000000075	4256
50	8	15	13	14	REGIME	ZERSCHLAGUNG	HERRSCHAFT	0		291019999999925	5000
50	8	15	14	26	POLIZEI	EINSATZ	KLINGE	0		498859999999963	9608
50	8	15	15	15	TRITT	SOHLE	SOHLE	1		263090000000037	3699
50	8	15	16	28	BILD	FOTO	FOTO	1		205109999999963	3875
50	8	15	17	36	INFORMATIK	PROGRAMMIERUNG	PROGRAMMIERER	0		127480000000075	4687
50	8	15	18	38	GEGNER	WAFFENSTILLSTAND	WIDERSTAND	0		3190	5995
50	8	15	19	6	MANDANT	RECHT	AUFTRAG	0		249909999999963	3899
50	8	15	20	33	TAGEBUCH	BIOGRAPHIE	BIOGRAFIE	1		164959999999963	4219
50	8	15	21	29	INTERVENTION	STREIT		0		-1	-1
50	8	15	22	40	BEARBEITUNG	HONORAR	GEBÜHR	0		187090000000037	3335
50	8	15	23	10	ZOO	BÄR	BÄR	1		1536	2864
50	8	15	24	11	SCHÄTZUNG	SPEKULATION	URTEIL	0		504709999999963	6559
50	8	15	25	22	STROH	WALDBRAND	HEU	0		315090000000037	7223
50	8	15	26	35	GOTT	VEREHRUNG	RELIGION	0		113349000000004	13187
50	8	15	27	18	ERNÄHRUNG	EIWEIß		0		-1	-1
50	8	15	28	25	DRECK	VERUNREINIGUNG	STAUB	0		411909999999963	8663
50	8	15	29	13	WANDEL	ZWISCHENZEIT	ZEIT	0		397509999999963	4873
50	8	15	30	37	BEFRAGUNG	MEHRHEIT		0		-1	-1
50	8	15	31	23	OPPOSITION	VERWEIGERUNG	WIDERSTAND	0		191090000000037	4847
50	8	15	32	32	FORMEL	BERECHNUNG	THEORIE	0		303190000000037	6400
50	8	15	33	5	STÜTZE	BEGLEITER	GESELLSCHAFT	0		7561.5	9791
50	8	15	34	17	KOOPERATION	MITHILFE	MITHILFE	1		414390000000037	8288
50	8	15	35	9	SUBKULTUR	UNTERGRUND	UNTERGRUND	1		194290000000037	5895
50	8	15	36	39	DESSERT	HONIG	NACHSPEISE	0		564809999999963	10655
50	8	15	37	16	SONNE	GRAD		0		-1	-1
50	8	15	38	7	DONNER	BLITZ	BLITZ	1		170390000000037	2796
50	8	15	39	3	VORSTAND	LEITER		0		-1	-1
50	8	15	40	21	AUSEINANDERSETZUNG	ÜBERLEGUNG	KONFLIKT	0		243890000000037	4471
								93
