## Supplementary material for "Vast amounts of encoded items nullify but do not reverse the effect of sleep on declarative memory": Dataset: PAL_50_2_2.xlsx

### Sheet: Tabelle1
VP_Nr	Block	VersioN	counter	pair_code	cue	correct_answer	answer		accuracy	reactiontime1	reactiontime2
50	1	16	1	18	ASSISTENT	PROFESSION	REGIE	0		6428.8	8807
50	1	16	2	6	BEVÖLKERUNG	MASSE	MASSE	1		3191.1	5249
50	1	16	3	27	ROUTE	HEIMWEG		0		-1	-1
50	1	16	4	13	JOURNALIST	PRESSEFREIHEIT		0		-1	-1
50	1	16	5	32	BAUER	FARM	FELD	0		1407.9	4704
50	1	16	6	10	FLÄCHE	ZENTRUM	MITTE	0		8022.9	11455
50	1	16	7	34	STUDENT	KLAUSUR		0		-1	-1
50	1	16	8	31	EXEKUTION	ERSCHIEßUNG	ERSCHIESSUNG	1		224089999999999	6063
50	1	16	9	39	FLIRT	ROMANTIK		0		-1	-1
50	1	16	10	36	BOMBE	TERRORIST	ZERSTÖRUNG	0		7727.7	9847
50	1	16	11	9	SCHNITT	FILM	ABSCHLUSS	0		7927	9707
50	1	16	12	7	KOMMENTAR	PRESSE		0		-1	-1
50	1	16	13	21	RANG	HIERARCHIE		0		-1	-1
50	1	16	14	4	UNRECHT	BENACHTEILIGUNG		0		-1	-1
50	1	16	15	24	MODE	HOSE	HOSE	1		179989999999999	2798
50	1	16	16	22	DIREKTION	BESCHLUSS	SCHULE	0		3921	6361
50	1	16	17	14	KOCH	OFEN	PFANNE	0		8095	9447
50	1	16	18	29	GERICHT	VERHANDLUNG		0		7333.5	20001
50	1	16	19	19	AFFÄRE	PARTNERSCHAFT	BETRUG	0		113399999999994	10085
50	1	16	20	17	JUSTIZ	GLAUBWÜRDIGKEIT		0		-1	-1
50	1	16	21	2	GEFAHR	HAI		0		-1	-1
50	1	16	22	20	ANLAGE	RENDITE		0		-1	-1
50	1	16	23	33	VERGÜTUNG	GELD	GELD	1		328289999999999	5111
50	1	16	24	30	AUSKUNFT	PROPAGANDA	INFORMATION	0		270970000000001	4899
50	1	16	25	38	PRIESTER	KATHEDRALE	KATHEDRALE	1		203279999999999	4523
50	1	16	26	25	CHARAKTER	OFFENHEIT		0		-1	-1
50	1	16	27	40	VIRUS	ERREGER	VERBREITUNG	0		300579999999999	5569
50	1	16	28	16	BIRKE	LAUB	LAUB	1		138910000000001	2173
50	1	16	29	35	FREUDE	LUST	HEITERKEIT	0		6223	7791
50	1	16	30	5	NATION	EINIGKEIT	VOLK	0		6103	7343
50	1	16	31	37	MÖRDER	SÜNDE	ERMITTLUNG	0		529039999999999	7591
50	1	16	32	15	VISUM	TOURISMUS	REISE	0		761770000000001	9607
50	1	16	33	26	PUBLIKUM	ZUSCHAUER	BEIFALL	0		310309999999998	7007
50	1	16	34	11	PHASE	STADIUM		0		-1	-1
50	1	16	35	28	BOOT	MATROSE	SEE	0		5535	7623
50	1	16	36	3	SEE	WASSER	WELLE	0		525220000000001	7409
50	1	16	37	1	BEHÖRDE	KÜNDIGUNG	NACHWEIS	0		253309999999998	7197
50	1	16	38	12	KAPITALISMUS	KOMMUNISMUS	KOMMUNISMUS	1		141509999999998	5087
50	1	16	39	23	BOSS	HEMD	HEMD	1		148809999999998	2536
50	1	16	40	8	BEFUGNIS	ERMÄCHTIGUNG	ERLAUBNIS	0		306920000000001	5247
50	2	1	1	15	BECHER	KAFFEE	WEIN	0		706030000000005	13620
50	2	1	2	21	DEMOKRATIE	SYSTEM	ABSTIMMUNG	0		614930000000005	8471
50	2	1	3	9	FORM	KREIS	KUGEL	0		255910000000009	8807
50	2	1	4	26	SKLAVE	KÖNIG	UNTERDRÜCKUNG	0		451910000000009	8543
50	2	1	5	30	BEGRIFF	BEDEUTUNG		0		-1	-1
50	2	1	6	13	KUGEL	QUADRAT	QUADRAT	1		629530000000005	9135
50	2	1	7	25	SPASS	FEIER	FREUDE	0		752239999999991	8979
50	2	1	8	7	ZEITUNG	DRUCK	DRUCK	1		361230000000005	5364
50	2	1	9	31	NÄSSE	GEWITTER		0		-1	-1
50	2	1	10	27	GRUNDRECHT	VERFASSUNG		0		-1	-1
50	2	1	11	29	MANGEL	VERZICHT	ARMUT	0		534230000000005	7454
50	2	1	12	1	PELZ	FUCHS	FUCHS	1		127760000000009	3623
50	2	1	13	40	PUPPE	KIND	KLEID	0		636730000000005	9231
50	2	1	14	24	BEDÜRFNIS	WERBUNG		0		-1	-1
50	2	1	15	20	INFORMATION	INHALT		0		-1	-1
50	2	1	16	18	TRINKSPRUCH	SPRICHWORT	SPR	0		689530000000005	20001
50	2	1	17	16	VOGEL	KATZE	KATZE	1		510000000009313	3677
50	2	1	18	35	FIGUR	BRETT	BRETT	1		330319999999995	4847
50	2	1	19	23	SÄNGER	KÜNSTLER	KÜNSTLER	1		352730000000005	9119
50	2	1	20	5	BERUF	ANERKENNUNG		0		-1	-1
50	2	1	21	36	RÜCKSCHRITT	VERGANGENHEIT		0		-1	-1
50	2	1	22	10	ABSPRACHE	VERTRAG		0		-1	-1
50	2	1	23	12	NUTZEN	KOSTEN	VORTEIL	0		248080000000005	3975
50	2	1	24	39	SCHAMGEFÜHL	KÖRPER	KÖRPER	1		219460000000009	3575
50	2	1	25	32	EINGEBUNG	IDEE	IDEE	1		335930000000005	4497
50	2	1	26	11	GEHIRN	BEWUSSTSEIN		0		-1	-1
50	2	1	27	14	STERN	WEIHNACHTEN	UNIVERSUM	0		544710000000009	7983
50	2	1	28	38	FÄHIGKEIT	VERANLAGUNG	GABE	0		420710000000009	5323
50	2	1	29	19	ERDE	STEIN		0		-1	-1
50	2	1	30	22	LÖSUNG	PROBLEM	PROBLEM	1		379110000000009	5327
50	2	1	31	3	STILLE	EINSAMKEIT	EINSAMKEIT	1		262810000000009	4831
50	2	1	32	33	RÜSTUNG	ANGRIFF		0		-1	-1
50	2	1	33	17	STAUB	SAUBERKEIT		0		-1	-1
50	2	1	34	34	EMPFEHLUNG	RAT		0		-1	-1
50	2	1	35	2	MASCHINE	APPARAT	APPARAT	1		134730000000005	3619
50	2	1	36	37	ANEKDOTE	WITZ	WITZ	1		274330000000005	3663
50	2	1	37	28	URHEBER	KAUSALITÄT	KAUSALITÄT	1		199110000000009	13711
50	2	1	38	4	STURM	WINDHAUCH	WIND	0		139080000000005	3975
50	2	1	39	8	BARGELD	WERT	GELD	0		527910000000009	7431
50	2	1	40	6	CHAOS	STRUKTUR	STRUKTUR	1		199110000000009	4485
50	3	2	1	9	GESPENST	ERSCHEINUNG	ERSCHEINUNG	1		168529999999981	4344
50	3	2	2	40	POSTKUTSCHE	PFERD	PFERD	1		132429999999981	3164
50	3	2	3	11	EHE	VERLOBUNG	VERTRAG	0		419139999999991	5663
50	3	2	4	27	SCHICKSAL	IRONIE	IRONIE	1		118339999999991	2455
50	3	2	5	26	FRAGE	EINWAND	ANTWORT	0		226889999999991	4384
50	3	2	6	33	ERLÖSUNG	HIMMELREICH	HIMMEL	0		122143999999999	13990
50	3	2	7	23	BUNGALOW	SIEDLUNG	SIEDLUNG	1		194339999999991	4543
50	3	2	8	2	MALER	PIANIST		0		-1	-1
50	3	2	9	12	KOMÖDIE	DRAMA	DRAMA	1		179929999999981	3008
50	3	2	10	37	DÄMMERUNG	MORGENGRAUEN	MORGENGRAUEN	1		444460000000009	8846
50	3	2	11	32	TRAUM	WIRKLICHKEIT	SCHLAFWANDLER	0		275129999999981	15271
50	3	2	12	38	NEFFE	GROSSMUTTER	SOHN	0		542339999999991	6791
50	3	2	13	3	VERLUST	ABNAHME		0		-1	-1
50	3	2	14	4	KRITIK	ZWEIFEL		0		-1	-1
50	3	2	15	18	SCHMETTERLING	BLÜTE	BLÜTE	1		807139999999991	10199
50	3	2	16	35	ANFORDERUNG	SCHWIERIGKEIT		0		-1	-1
50	3	2	17	28	UHR	KIRCHE		0		-1	-1
50	3	2	18	24	GNADE	BARMHERZIGKEIT	KÖNIG	0		317529999999981	5327
50	3	2	19	21	ANSTAND	SITTE		0		-1	-1
50	3	2	20	16	KRITERIUM	AUSWAHL		0		-1	-1
50	3	2	21	7	GRAS	VIEH	WIESE	0		756829999999981	11408
50	3	2	22	31	HÄRTE	KRAFT	GRAD	0		598120000000019	7080
50	3	2	23	36	AUSWERTUNG	ERGEBNIS	ERGEBNIS	1		203029999999981	4470
50	3	2	24	6	ZUWACHS	FORTSCHRITT	EVOLUTION	0		107033999999999	14839
50	3	2	25	34	PRÜFUNG	MISSERFOLG		0		-1	-1
50	3	2	26	29	TAL	WIESE	WIESE	1		144179999999981	2692
50	3	2	27	13	TIER	FROSCH	STIER	0		776729999999981	10559
50	3	2	28	30	SPRACHE	AKUSTIK	BEDEUTUNG	0		662689999999991	8577
50	3	2	29	39	FASS	KELLER	KELLER	1		430229999999981	5534
50	3	2	30	10	ILLUSION	WAHRNEHMUNG	SCHEIN	0		286229999999981	4215
50	3	2	31	19	GEISEL	GEFANGENER		0		-1	-1
50	3	2	32	1	BLICK	PERSPEKTIVE		0		-1	-1
50	3	2	33	22	MACHT	HERRSCHER	HERRSCHER	1		423739999999991	7503
50	3	2	34	8	BERG	HÜTTE	AUSSICHT	0		3647.5	7273
50	3	2	35	25	DISZIPLIN	GEHORSAM	ORDNUNG	0		555839999999991	8310
50	3	2	36	5	FREUND	VERTRAUEN		0		-1	-1
50	3	2	37	14	HAUT	BLUT	BLUT	1		560429999999981	6292
50	3	2	38	17	VERSCHLEIERUNG	KOPFTUCH	FRAU	0		620729999999981	10015
50	3	2	39	20	BEGRÜSSUNG	FREUNDLICHKEIT	FREUNDLICHKEIT	1		1895	4903
50	3	2	40	15	SEEGANG	DAMPFER	WELLE	0		281420000000019	5319
50	4	3	1	16	GEBÄUDE	HOTEL		0		-1	-1
50	4	3	2	7	NORM	MORAL	REGEL	0		234120000000019	4799
50	4	3	3	11	APFEL	PFIRSICH	KUCHEN	0		514360000000009	7055
50	4	3	4	6	BESITZ	ANTEIL	EIGENTUM	0		159139999999991	4383
50	4	3	5	19	GESUNDHEIT	IMPFUNG		0		-1	-1
50	4	3	6	4	STUHL	SESSEL		0		-1	-1
50	4	3	7	27	ALKOHOL	OPIUM		0		565560000000009	9208
50	4	3	8	17	GEIST	FLASCHE		0		-1	-1
50	4	3	9	25	ZWIELICHT	UNTERWELT	UNTERWELT	1		364760000000009	6631
50	4	3	10	24	RICHTER	GERECHTIGKEIT	UNRECHT	0		501210000000009	9255
50	4	3	11	14	FORDERUNG	GEHALT	EINLÖSUNG	0		582360000000009	7783
50	4	3	12	33	AUTO	PRESTIGE	SCHALTUNG	0		618339999999991	8239
50	4	3	13	23	ARMUT	ELEND		0		-1	-1
50	4	3	14	10	LEIDENSCHAFT	KUSS	HINGABE	0		603960000000009	7724
50	4	3	15	12	DAMPF	LOKOMOTIVE	LOKOMOTIVE	1		165060000000009	4989
50	4	3	16	9	ANSICHT	MEINUNG	MEINUNG	1		3951.5	5492
50	4	3	17	15	PAPIER	BRIEF	STIFT	0		508710000000009	8711
50	4	3	18	40	PLAN	GROSSSTADT		0		-1	-1
50	4	3	19	29	PUDDING	SÜSSIGKEITEN	SÜSSSPEISE	0		137279999999981	6247
50	4	3	20	38	DEFINITION	KONZEPT		0		527960000000009	12048
50	4	3	21	32	CHANCE	BEGEGNUNG	MÖGLICHKEIT	0		322260000000009	5190
50	4	3	22	39	GESCHREI	PANIK		0		-1	-1
50	4	3	23	26	BEWEIS	TATSACHE	WAHRHEIT	0		677560000000009	8383
50	4	3	24	31	VERGLEICH	GLEICHNIS	GLEICHNIS	1		300739999999991	4943
50	4	3	25	37	WOLLE	KLEIDUNG	MÜTZE	0		497560000000009	7671
50	4	3	26	3	TÄUSCHUNG	ECHTHEIT	BETRUG	0		248739999999991	4143
50	4	3	27	30	TAT	ABSICHT	RATSCHLAG	0		443960000000009	6367
50	4	3	28	2	VULKAN	EXPLOSION	ERUPTION	0		307839999999991	6463
50	4	3	29	8	MEINEID	EHRENHAFTIGKEIT	BÜRGSCHAFT	0		333370000000019	6511
50	4	3	30	21	STOLZ	RUHM	VERDIENST	0		825760000000009	11647
50	4	3	31	5	INDUSTRIE	BRANCHE	HANDEL	0		536760000000009	6816
50	4	3	32	36	JUNGE	MÄDCHEN	MÄDCHEN	1		139839999999991	2838
50	4	3	33	22	ZEIT	URSPRUNG		0		475670000000019	9591
50	4	3	34	35	PROFIL	Querschnitt		0		-1	-1
50	4	3	35	1	GIFT	MORD	WEIN	0		375939999999991	6959
50	4	3	36	13	HELDENMUT	TAPFERKEIT		0		-1	-1
50	4	3	37	20	LARVE	RAUPE	RAUPE	1		113560000000009	2343
50	4	3	38	28	SEGEN	SCHÖPFER	FLUCH	0		369560000000009	5071
50	4	3	39	34	ERDGESCHOSS	DACHBODEN	DACHBODEN	1		186360000000009	4137
50	4	3	40	18	GEDÄCHTNIS	ELEFANT	ERINNERUNG	0		430960000000009	6158
50	5	4	1	20	ANDEUTUNG	VERDACHT		0		362259999999963	8518
50	5	4	2	16	ERFORSCHUNG	PATENT		0		-1	-1
50	5	4	3	9	LAUNE	HUMOR	GEMÜT	0		697670000000019	10231
50	5	4	4	23	GEDICHT	LIEBE	VERS	0		2981.5	6743
50	5	4	5	2	SCHÜLER	DOZENT	TAFEL	0		338359999999963	6391
50	5	4	6	35	FAHNE	EROBERUNG		0		-1	-1
50	5	4	7	7	HIMMEL	FIRMAMENT	HÖLLE	0		354670000000019	6060
50	5	4	8	36	POLIZIST	WACHE	FESTNAHME	0		674109999999963	8919
50	5	4	9	1	GRUPPE	VERSAMMLUNG		0		-1	-1
50	5	4	10	31	MERKMAL	DETAIL		0		-1	-1
50	5	4	11	27	VERRAT	TREUE	BETRUG	0		288770000000019	5959
50	5	4	12	19	BETRAG	WECHSEL		0		-1	-1
50	5	4	13	4	ANGEBOT	MARKT		0		-1	-1
50	5	4	14	13	NAGEL	METALL	HAMMER	0		544079999999981	7120
50	5	4	15	6	STIRN	KINN	KINN	1		148759999999963	2671
50	5	4	16	38	SAUERSTOFF	LUFT		0		411959999999963	7743
50	5	4	17	33	BEGABUNG	VERERBUNG	TALENT	0		1702.5	5255
50	5	4	18	22	ZIMMER	ECKE	MÖBEL	0		382970000000019	6439
50	5	4	19	39	GESCHICHTE	ENTWICKLUNG		0		-1	-1
50	5	4	20	14	ERGÄNZUNG	ZUSATZ		0		-1	-1
50	5	4	21	3	SALAT	GARTEN	DRESSING	0		576859999999963	7520
50	5	4	22	37	ANGST	SCHLANGE		0		-1	-1
50	5	4	23	10	ZIEL	RICHTUNG	STRECKE	0		351229999999981	8018
50	5	4	24	30	MUSIKER	AKKORDEON	AUFFÜHRUNG	0		771159999999963	9823
50	5	4	25	5	MÖNCH	NONNE	NONNE	1		350370000000019	9991
50	5	4	26	28	GÖTTIN	GEBET	GEBET	1		1437	7904
50	5	4	27	21	DIAMANT	GOLD	HÄRTE	0		264659999999963	4399
50	5	4	28	18	BESESSENHEIT	TEUFEL		0		-1	-1
50	5	4	29	24	LABYRINTH	SUCHE	IRRWEG	0		823959999999963	14439
50	5	4	30	40	GENUSS	ZIGARRE	GAUMEN	0		492770000000019	6846
50	5	4	31	29	ANFÜHRER	CHEF		0		-1	-1
50	5	4	32	32	DIENER	HALTUNG	ETIQUETTE	0		101555999999996	13569
50	5	4	33	8	GLÜCK	ZUFALL	ZUFALL	1		115659999999963	2860
50	5	4	34	26	DICKICHT	WALD	WALD	1		130359999999963	2079
50	5	4	35	15	MOOR	SUMPF	SUMPF	1		135179999999981	3348
50	5	4	36	12	THEORIE	AUSNAHME	THESE	0		360059999999963	6256
50	5	4	37	25	BETTLER	UNGLÜCK	UNGLÜCK	1		281559999999963	10487
50	5	4	38	34	SCHLEMMER	LECKERBISSEN	GEBÄCK	0		404779999999981	5631
50	5	4	39	17	KLIPPE	ABGRUND	ABGRUND	1		451540000000037	8095
50	5	4	40	11	AUFGABE	ERLEDIGUNG		0		-1	-1
50	6	5	1	20	RIESE	SCHRITT		0		-1	-1
50	6	5	2	5	ORCHESTER	KONZERT	KONZERT	1		498559999999963	12264
50	6	5	3	38	FAHRZEUG	KETTE	REIFEN	0		518370000000019	9400
50	6	5	4	11	MÖBEL	LEHNE	KLEIDERSCHRANK	0		674390000000037	9920
50	6	5	5	18	BAHNHOF	KIOSK	GLEIS	0		611990000000037	8784
50	6	5	6	4	MAUER	BRÜSTUNG		0		-1	-1
50	6	5	7	7	AUFSTAND	REBELLION	REVOLUTION	0		366370000000019	15050
50	6	5	8	2	GELENK	KEULE	SEHNE	0		3023	5724
50	6	5	9	12	FLOCKEN	SCHNEE	SCHNEE	1		1517.5	2631
50	6	5	10	6	GLAUBE	BIBEL	BIBEL	1		167559999999963	2892
50	6	5	11	15	TROPEN	AMAZONAS	AMAZONAS	1		273990000000037	4470
50	6	5	12	31	AUFTRAG	ARBEIT		0		-1	-1
50	6	5	13	35	GETREIDE	DINKEL	DINKEL	1		183570000000019	5110
50	6	5	14	21	BÜNDNIS	PAKT	PAKT	1		193370000000019	3054
50	6	5	15	32	FABRIK	PRODUKTION	ARBEITER	0		553570000000019	7074
50	6	5	16	34	EREIGNIS	FEST		0		-1	-1
50	6	5	17	25	SPORT	SCHWEISS	TRAINER	0		187190000000037	3951
50	6	5	18	8	HEFT	NOTE	STIFT	0		608790000000037	7911
50	6	5	19	24	INFEKTION	SCHMERZEN	SCHMERZEN	1		311409999999963	6128
50	6	5	20	22	NATUR	PFLANZE	WALD	0		551970000000019	10727
50	6	5	21	13	GESICHT	MASKE	MASKE	1		309570000000019	4098
50	6	5	22	19	SCHULE	HOLZ	DIREKTOR	0		427609999999963	6749
50	6	5	23	3	BRÜCKE	SAN FRANCISCO	HOLZ	0		522270000000019	6431
50	6	5	24	40	FLOTTE	DECK	SEE	0		555970000000019	8759
50	6	5	25	14	ANGABE	ZEUGE		0		-1	-1
50	6	5	26	29	PINSEL	LEINWAND	AQUARELL	0		311690000000037	7901
50	6	5	27	17	SCHIFF	DOCK	OZEAN	0		622390000000037	7624
50	6	5	28	23	ZÜGEL	WENDE	WENDE	1		162620000000019	3008
50	6	5	29	16	REISE	KONTINENT	VISUM	0		343170000000019	4944
50	6	5	30	10	INSTRUMENT	OBOE	OBOE	1		212309999999963	3479
50	6	5	31	30	HEER	INFANTERIE	KOMMANDANT	0		104137000000002	13072
50	6	5	32	27	SCHAUSPIEL	BÜHNE	BÜHNE	1		233490000000037	4991
50	6	5	33	9	KAUFHAUS	SCHAUFENSTER	SCHAUFENSTER	1		298370000000019	5304
50	6	5	34	37	WEBER	KAMM	KAMM	1		108770000000019	1944
50	6	5	35	26	FAHRRAD	PEDAL	KETTE	0		402390000000037	5064
50	6	5	36	28	STIFT	KAPPE	TINTE	0		246370000000019	3836
50	6	5	37	36	STRASSE	TEER	TEER	1		345090000000037	4491
50	6	5	38	39	VERLETZUNG	SCHORF		0		-1	-1
50	6	5	39	1	KRUG	BIER		0		-1	-1
50	6	5	40	33	REPTIL	ECHSE	SCHLANGE	0		513090000000037	6715
50	7	6	1	6	DYNAMO	LICHT	LICHT	1		182590000000037	3015
50	7	6	2	22	ENERGIE	ÖL	KRAFTWERK	0		612140000000037	8274
50	7	6	3	7	TONNE	REGEN	REGEN	1		2063	3295
50	7	6	4	25	AQUARELL	GALERIE	KUNSTWERK	0		141490000000037	6911
50	7	6	5	18	KAMPF	SIEG	SIEG	1		128740000000037	2276
50	7	6	6	35	KÜSTE	DÜNE	DÜNE	1		3473	4658
50	7	6	7	21	ARZT	PRAXIS	MEDIKAMENT	0		537590000000037	7128
50	7	6	8	16	NACHT	SCHEINWERFER	TRAUM	0		446420000000019	5959
50	7	6	9	38	FISCH	SCHUPPEN	SCHUPPEN	1		231370000000019	4143
50	7	6	10	10	TANNE	RINDE	RINDE	1		118290000000037	3127
50	7	6	11	27	MUSEUM	ÄGYPTEN	AUSSTELLUNG	0		8848	11432
50	7	6	12	1	UFER	DAMM	SCHLAMM	0		4591	6487
50	7	6	13	4	WINTER	UNFALL		0		-1	-1
50	7	6	14	39	LABOR	PIPETTE	EXPERIMENT	0		4380	9069
50	7	6	15	13	VERORDNUNG	BESCHEID		0		-1	-1
50	7	6	16	11	SCHACH	TURM	TURM	1		327109999999963	4592
50	7	6	17	20	RINGE	BAUM	GOLD	0		3550	4806
50	7	6	18	23	NÄHEN	KREUZSTICH	KREUZSTICH	1		175090000000037	4272
50	7	6	19	29	GRILLEN	SOMMER	BRATEN	0		257290000000037	10334
50	7	6	20	26	KÜCHE	EIMER	BACKOFEN	0		554409999999963	9472
50	7	6	21	31	ORKAN	WIRBEL	STURM	0		259359999999963	5922
50	7	6	22	15	GEFÄNGNIS	VERGEHEN	AUFENTHALT	0		158009999999963	4396
50	7	6	23	17	REVOLVER	KALIBER	PISTOLE	0		189490000000037	4095
50	7	6	24	8	FLUGZEUG	TOMATENSAFT		0		949509999999963	10887
50	7	6	25	14	HOCHZEIT	ALTAR	ALTAR	1		236709999999963	3558
50	7	6	26	33	LADEN	REKLAME	SCHAUFENSTER	0		1695	3618
50	7	6	27	34	MUSKEL	SEHNE	SEHNE	1		6780	12828
50	7	6	28	2	WEIN	BLUME	SEKT	0		598390000000037	10768
50	7	6	29	9	HERD	FEUER	FEUER	1		139890000000037	3079
50	7	6	30	36	INSEKT	LIBELLE	LIBELLE	1		137459999999963	4447
50	7	6	31	5	EISENBAHN	SCHIENE	WÄRTER	0		623109999999963	7887
50	7	6	32	37	STRAUSS	TULPEN	TULPEN	1		234409999999963	3837
50	7	6	33	12	ZEUS	HADES	HADES	1		162590000000037	2882
50	7	6	34	24	SPIELZEUG	PLASTIK	PLASTIK	1		269509999999963	4267
50	7	6	35	40	RADIO	STIMME	SENDER	0		226790000000037	3830
50	7	6	36	32	SCHMIED	HUFEISEN	HUFEISEN	1		160590000000037	3180
50	7	6	37	30	BUCH	SCHRIFTSTELLER	SEITEN	0		614370000000019	8210
50	7	6	38	28	BIBLIOTHEK	SIGNATUR	VERLEIH	0		399909999999963	6079
50	7	6	39	19	THEATER	REIHE	REIHE	1		194290000000037	3055
50	7	6	40	3	GEBIRGE	EDELWEISS	PASS	0		354859999999963	4643
50	8	7	1	26	ANTWORT	BEKENNTNIS	FRAGE	0		378669999999925	5567
50	8	7	2	7	BOTSCHAFTER	NATIONALITÄT	AUSLAND	0		9723.5	12351
50	8	7	3	12	WHISKY	DUDELSACK	DUDELSACK	1		115973000000007	14066
50	8	7	4	8	FIEBER	ERSCHÖPFUNG	KRANKHEIT	0		330269999999925	6860
50	8	7	5	27	LAWINE	FELSBLOCK	GERÖLL	0		196009999999963	8975
50	8	7	6	39	ÄRGER	FEINDSELIGKEIT	UNMUT	0		4399	5943
50	8	7	7	17	VERSCHIEDENHEIT	GEGENTEIL	GEGENSATZ	0		4023	9351
50	8	7	8	3	AUSBILDUNG	ZUKUNFT		0		-1	-1
50	8	7	9	9	STEUER	UNTERSCHLAGUNG	UNTERSCHLAGUNG	1		722319999999925	12999
50	8	7	10	14	PROFESSOR	HOCHSCHULE	UNIVERSITÄT	0		426319999999925	9430
50	8	7	11	30	DARBIETUNG	BEOBACHTUNG	AUFTRITT	0		406419999999925	6072
50	8	7	12	38	ZAUBERER	ENTHÜLLUNG	TRICK	0		146890000000037	3359
50	8	7	13	1	HERZLICHKEIT	GEHÄSSIGKEIT	FREUNDLICHKEIT	0		411709999999963	12743
50	8	7	14	11	ÜBERBLICK	STANDPUNKT	STANDPUNKT	1		346559999999963	5463
50	8	7	15	20	TINTE	BLEISTIFT	BLEISTIFT	1		1375	3431
50	8	7	16	23	SCHÄDEL	LEICHE	LEICHE	1		136869999999925	2439
50	8	7	17	33	CHARME	HERZ	AUSSTRAHLUNG	0		236719999999925	5066
50	8	7	18	37	MIKROSKOP	BAKTERIEN	BAKTERIEN	1		151340000000037	3620
50	8	7	19	32	ZERSTÖRUNG	AUSROTTUNG	DESTRUKTION	0		7431	10959
50	8	7	20	31	TODESKAMPF	LEBEN		0		-1	-1
50	8	7	21	29	ALGEBRA	FUNKTION	FUNKTON	1		136180000000075	3095
50	8	7	22	19	UMWELT	GEFÄHRDUNG	ZERSTÖRUNG	0		9095	14775
50	8	7	23	21	KRANKENWAGEN	NOTFALL		0		-1	-1
50	8	7	24	16	FUSSKNÖCHEL	ARM	ARM	1		543909999999963	6295
50	8	7	25	6	HEKTAR	ZAUN	ZAUN	1		177509999999963	2912
50	8	7	26	34	EMANZIPATION	GLEICHSTELLUNG	GLEICHSTELLUNG	1		236619999999925	4759
50	8	7	27	4	WEISE	ART	ART	1		303019999999925	3806
50	8	7	28	5	ZITRONE	ERDBEERE	ERDBEERE	1		125519999999925	3272
50	8	7	29	25	METHODE	VERSUCH	THEORIE	0		375190000000037	6742
50	8	7	30	36	VERMITTLUNG	INTERVIEW		0		-1	-1
50	8	7	31	24	DOKTOR	KLINIK	WARTEZIMMER	0		423019999999925	10910
50	8	7	32	2	KAMMER	GEKLAPPER		0		-1	-1
50	8	7	33	40	ARGUMENT	ENTSCHEIDUNG	WIEDERLEGUNG	0		676169999999925	9871
50	8	7	34	35	HAUSSCHUHE	PFEIFE	PFEIFE	1		423919999999925	5471
50	8	7	35	28	ENTFÜHRUNG	AUSBEUTE	AUSBEUTE	1		738319999999925	9114
50	8	7	36	13	ERFOLG	LEBENSLAUF	ANERKENNUNG	0		548409999999963	7572
50	8	7	37	18	STANGE	STOSS		0		615109999999963	8377
50	8	7	38	10	EIFERSUCHT	GRUND	GRUND	1		213219999999925	3149
50	8	7	39	15	SCHLAMM	HÜRDE	HINDERNIS	0		267109999999963	5751
50	8	7	40	22	SCHLEIM	HAFER	SCHNECKE	0		132791999999993	15671
								96
