## Supplementary material for "Vast amounts of encoded items nullify but do not reverse the effect of sleep on declarative memory": Dataset: PAL_50_2_3.xlsx

### Sheet: Sheet1
VP_Nr	Block	VersioN	counter	pair_code	cue	correct_answer	answer		accuracy	reactiontime1	reactiontime2
50	1	16	1	12	KAPITALISMUS	KOMMUNISMUS	KOMMUNISMUS	1		1849.1	4521
50	1	16	2	29	GERICHT	VERHANDLUNG	UNRECHT	0		1457.3	3835
50	1	16	3	5	NATION	EINIGKEIT	MASSE	0		2502.1	5468
50	1	16	4	26	PUBLIKUM	ZUSCHAUER	AUFFÜHRUNG	0		6293.1	10296
50	1	16	5	38	PRIESTER	KATHEDRALE		0		-1	-1
50	1	16	6	33	VERGÜTUNG	GELD	GELD	1		2035.8	3717
50	1	16	7	35	FREUDE	LUST	GLÜCK	0		5110.6	7576
50	1	16	8	31	EXEKUTION	ERSCHIEßUNG	ERSCHIESSUNG	1		354539999999999	6535
50	1	16	9	6	BEVÖLKERUNG	MASSE	MASSE	1		288339999999999	3831
50	1	16	10	23	BOSS	HEMD	HEMD	1		128010000000001	2200
50	1	16	11	17	JUSTIZ	GLAUBWÜRDIGKEIT	VOLLZUG	0		4677.2	11007
50	1	16	12	37	MÖRDER	SÜNDE	DETEKTIV	0		367110000000001	5919
50	1	16	13	2	GEFAHR	HAI		0		-1	-1
50	1	16	14	1	BEHÖRDE	KÜNDIGUNG	NACHWEIS	0		182110000000001	3309
50	1	16	15	8	BEFUGNIS	ERMÄCHTIGUNG	ERLAUBNIS	0		196710000000001	4669
50	1	16	16	9	SCHNITT	FILM	FILM	1		388089999999999	5065
50	1	16	17	18	ASSISTENT	PROFESSION	AUFGABE	0		4588.5	6273
50	1	16	18	28	BOOT	MATROSE	FISCHER	0		278889999999999	3949
50	1	16	19	25	CHARAKTER	OFFENHEIT		0		-1	-1
50	1	16	20	32	BAUER	FARM	FELD	0		172710000000001	3407
50	1	16	21	36	BOMBE	TERRORIST	ZERSTÖRUNG	0		731039999999999	9088
50	1	16	22	24	MODE	HOSE	ZEIT	0		606179999999999	7623
50	1	16	23	19	AFFÄRE	PARTNERSCHAFT	PARTNER	0		376689999999999	10223
50	1	16	24	4	UNRECHT	BENACHTEILIGUNG		0		-1	-1
50	1	16	25	14	KOCH	OFEN	GERICHT	0		402329999999999	7104
50	1	16	26	40	VIRUS	ERREGER	VERBREITUNG	0		365679999999999	7080
50	1	16	27	10	FLÄCHE	ZENTRUM	MITTE	0		345510000000001	7263
50	1	16	28	15	VISUM	TOURISMUS	AUSLAND	0		347589999999999	5015
50	1	16	29	3	SEE	WASSER	UFER	0		594410000000001	7506
50	1	16	30	30	AUSKUNFT	PROPAGANDA	INFORMATION	0		2099.5	3981
50	1	16	31	11	PHASE	STADIUM	MOND	0		474970000000001	7855
50	1	16	32	13	JOURNALIST	PRESSEFREIHEIT	RECHERCHE	0		406289999999999	9615
50	1	16	33	27	ROUTE	HEIMWEG	ZIEL	0		359089999999999	4639
50	1	16	34	39	FLIRT	ROMANTIK		0		-1	-1
50	1	16	35	21	RANG	HIERARCHIE	TRIBÜNE	0		367210000000001	5804
50	1	16	36	16	BIRKE	LAUB	LAUB	1		129429999999999	2083
50	1	16	37	34	STUDENT	KLAUSUR	WOHNHEIM	0		295889999999999	5087
50	1	16	38	22	DIREKTION	BESCHLUSS	LEITUNG	0		390289999999999	5117
50	1	16	39	20	ANLAGE	RENDITE	GARTEN	0		6622.5	7949
50	1	16	40	7	KOMMENTAR	PRESSE	MEINUNG	0		364320000000001	4731
50	2	1	1	3	STILLE	EINSAMKEIT	BESINNUNG	0		268419999999995	5989
50	2	1	2	4	STURM	WINDHAUCH	ORKAN	0		195019999999995	6262
50	2	1	3	18	TRINKSPRUCH	SPRICHWORT	REDEWENDUNG	0		646180000000005	9636
50	2	1	4	27	GRUNDRECHT	VERFASSUNG		0		-1	-1
50	2	1	5	33	RÜSTUNG	ANGRIFF	HELM	0		734110000000009	9519
50	2	1	6	22	LÖSUNG	PROBLEM	PROBLEM	1		175130000000005	3335
50	2	1	7	14	STERN	WEIHNACHTEN	ASTRONOMIE	0		386310000000009	6463
50	2	1	8	17	STAUB	SAUBERKEIT		0		-1	-1
50	2	1	9	13	KUGEL	QUADRAT	FORM	0		432730000000005	9535
50	2	1	10	16	VOGEL	KATZE	KATZE	1		130230000000005	2278
50	2	1	11	6	CHAOS	STRUKTUR	STRUKTUR	1		163110000000009	3519
50	2	1	12	9	FORM	KREIS	KREIS	1		2841.5	9191
50	2	1	13	1	PELZ	FUCHS	FUCHS	1		118330000000005	2223
50	2	1	14	39	SCHAMGEFÜHL	KÖRPER	KÖRPER	1		120710000000009	2959
50	2	1	15	36	RÜCKSCHRITT	VERGANGENHEIT		0		-1	-1
50	2	1	16	31	NÄSSE	GEWITTER	REGEN	0		529530000000005	7711
50	2	1	17	32	EINGEBUNG	IDEE	IDEE	1		199130000000005	4095
50	2	1	18	11	GEHIRN	BEWUSSTSEIN	FORSCHUNG	0		925530000000005	11415
50	2	1	19	34	EMPFEHLUNG	RAT	RAT	1		551130000000005	7575
50	2	1	20	10	ABSPRACHE	VERTRAG		0		-1	-1
50	2	1	21	25	SPASS	FEIER	UNTERHALTUNG	0		215130000000005	5799
50	2	1	22	40	PUPPE	KIND		0		-1	-1
50	2	1	23	26	SKLAVE	KÖNIG	UNTERWERFUNG	0		471130000000005	10111
50	2	1	24	5	BERUF	ANERKENNUNG	VATER	0		560710000000009	6863
50	2	1	25	20	INFORMATION	INHALT	AUSKUNFT	0		286330000000005	4793
50	2	1	26	21	DEMOKRATIE	SYSTEM		0		-1	-1
50	2	1	27	30	BEGRIFF	BEDEUTUNG	WORT	0		210110000000009	3877
50	2	1	28	19	ERDE	STEIN	UMWELT	0		613510000000009	9331
50	2	1	29	7	ZEITUNG	DRUCK	DRUCK	1		182019999999995	3150
50	2	1	30	15	BECHER	KAFFEE	SAFT	0		534119999999995	9799
50	2	1	31	37	ANEKDOTE	WITZ	WITZ	1		409310000000009	5559
50	2	1	32	23	SÄNGER	KÜNSTLER	KÜNSTLER	1		312489999999991	5210
50	2	1	33	24	BEDÜRFNIS	WERBUNG		0		-1	-1
50	2	1	34	35	FIGUR	BRETT	BRETT	1		255110000000009	3787
50	2	1	35	29	MANGEL	VERZICHT	ARMUT	0		241130000000005	3691
50	2	1	36	28	URHEBER	KAUSALITÄT	GRUND	0		434889999999991	7977
50	2	1	37	2	MASCHINE	APPARAT	APPARAT	1		155730000000005	3285
50	2	1	38	38	FÄHIGKEIT	VERANLAGUNG	BEGABUNG	0		144730000000005	7223
50	2	1	39	8	BARGELD	WERT	TRESEN	0		515930000000005	7009
50	2	1	40	12	NUTZEN	KOSTEN		0		-1	-1
50	3	2	1	37	DÄMMERUNG	MORGENGRAUEN	MORGENGRAUEN	1		160239999999991	4519
50	3	2	2	1	BLICK	PERSPEKTIVE	WEITE	0		435439999999991	9658
50	3	2	3	34	PRÜFUNG	MISSERFOLG	ERGEBNIS	0		385520000000019	5559
50	3	2	4	5	FREUND	VERTRAUEN	VERTRAUEN	1		355120000000019	5303
50	3	2	5	21	ANSTAND	SITTE		0		-1	-1
50	3	2	6	32	TRAUM	WIRKLICHKEIT	NACHT	0		4395.5	6716
50	3	2	7	13	TIER	FROSCH	FROSCH	1		208739999999991	3719
50	3	2	8	6	ZUWACHS	FORTSCHRITT	ERWEITERUNG	0		676579999999981	8903
50	3	2	9	7	GRAS	VIEH	RASEN	0		411920000000019	8548
50	3	2	10	38	NEFFE	GROSSMUTTER	SOHN	0		1962.5	5819
50	3	2	11	3	VERLUST	ABNAHME	AUSGLEICH	0		432620000000019	7174
50	3	2	12	16	KRITERIUM	AUSWAHL	MERKMAL	0		266520000000019	4095
50	3	2	13	20	BEGRÜSSUNG	FREUNDLICHKEIT	FREUNDLICHKEIT	1		413539999999991	7095
50	3	2	14	4	KRITIK	ZWEIFEL	ARGUMENT	0		515939999999991	7367
50	3	2	15	22	MACHT	HERRSCHER	HERRSCHER	1		241539999999991	6367
50	3	2	16	17	VERSCHLEIERUNG	KOPFTUCH	RELIGION	0		553539999999991	11906
50	3	2	17	25	DISZIPLIN	GEHORSAM	ORDNUNG	0		702839999999991	10180
50	3	2	18	19	GEISEL	GEFANGENER	ÜBERFALL	0		399920000000019	5983
50	3	2	19	14	HAUT	BLUT	BLUT	1		130339999999991	2159
50	3	2	20	35	ANFORDERUNG	SCHWIERIGKEIT	ERWARTUNG	0		301539999999991	4727
50	3	2	21	33	ERLÖSUNG	HIMMELREICH	HIMMEL	0		631920000000019	9596
50	3	2	22	9	GESPENST	ERSCHEINUNG	ERSCHEINUNG	1		165020000000019	3669
50	3	2	23	2	MALER	PIANIST	PINSEL	0		105963999999999	12519
50	3	2	24	11	EHE	VERLOBUNG	SCHEIDUNG	0		174839999999991	3596
50	3	2	25	30	SPRACHE	AKUSTIK		0		-1	-1
50	3	2	26	12	KOMÖDIE	DRAMA	DRAMA	1		111139999999991	2103
50	3	2	27	27	SCHICKSAL	IRONIE	IRONIE	1		106339999999991	2343
50	3	2	28	39	FASS	KELLER	KELLER	1		113539999999991	2248
50	3	2	29	31	HÄRTE	KRAFT	GRAD	0		445420000000019	5398
50	3	2	30	28	UHR	KIRCHE	ZEIT	0		456739999999991	6350
50	3	2	31	24	GNADE	BARMHERZIGKEIT	KÖNIG	0		110420000000019	2619
50	3	2	32	36	AUSWERTUNG	ERGEBNIS		0		-1	-1
50	3	2	33	40	POSTKUTSCHE	PFERD	PFERD	1		122639999999991	2674
50	3	2	34	15	SEEGANG	DAMPFER	WELLE	0		227139999999991	3807
50	3	2	35	18	SCHMETTERLING	BLÜTE	BLÜTE	1		312739999999991	7247
50	3	2	36	8	BERG	HÜTTE	PASS	0		255139999999991	5138
50	3	2	37	10	ILLUSION	WAHRNEHMUNG	EINBILDUNG	0		310039999999991	6716
50	3	2	38	23	BUNGALOW	SIEDLUNG	SIEDLUNG	1		130339999999991	3104
50	3	2	39	26	FRAGE	EINWAND	ANTWORT	0		158239999999991	3454
50	3	2	40	29	TAL	WIESE	WIESE	1		137539999999991	2444
50	4	3	1	16	GEBÄUDE	HOTEL	DACH	0		355139999999991	5067
50	4	3	2	10	LEIDENSCHAFT	KUSS		0		-1	-1
50	4	3	3	38	DEFINITION	KONZEPT	EINGRENZUNG	0		161479999999981	5679
50	4	3	4	32	CHANCE	BEGEGNUNG		0		461689999999991	7254
50	4	3	5	30	TAT	ABSICHT	RAT	0		2111.5	3415
50	4	3	6	8	MEINEID	EHRENHAFTIGKEIT	VERBÜRGUNG	0		3927.5	8274
50	4	3	7	14	FORDERUNG	GEHALT		0		-1	-1
50	4	3	8	37	WOLLE	KLEIDUNG	MÜTZE	0		390360000000009	11879
50	4	3	9	18	GEDÄCHTNIS	ELEFANT	ERINNERUNG	0		234339999999991	4999
50	4	3	10	27	ALKOHOL	OPIUM	FLASCHE	0		577060000000009	7567
50	4	3	11	9	ANSICHT	MEINUNG		0		-1	-1
50	4	3	12	26	BEWEIS	TATSACHE		0		-1	-1
50	4	3	13	12	DAMPF	LOKOMOTIVE	LOKOMOTIVE	1		127510000000009	4999
50	4	3	14	35	PROFIL	Querschnitt	REIFEN	0		548760000000009	8174
50	4	3	15	39	GESCHREI	PANIK		0		-1	-1
50	4	3	16	1	GIFT	MORD	WEIN	0		5727.5	7599
50	4	3	17	25	ZWIELICHT	UNTERWELT	FINSTERNIS	0		12095.5	19391
50	4	3	18	2	VULKAN	EXPLOSION	ERUPTION	0		136760000000009	4567
50	4	3	19	20	LARVE	RAUPE	RAUPE	1		111160000000009	3908
50	4	3	20	17	GEIST	FLASCHE		0		-1	-1
50	4	3	21	21	STOLZ	RUHM	ERFOLG	0		139196000000001	16383
50	4	3	22	4	STUHL	SESSEL		0		-1	-1
50	4	3	23	11	APFEL	PFIRSICH	KUCHEN	0		872460000000009	10412
50	4	3	24	36	JUNGE	MÄDCHEN	MÄDCHEN	1		111160000000009	2695
50	4	3	25	15	PAPIER	BRIEF	STRICH	0		316760000000009	4760
50	4	3	26	5	INDUSTRIE	BRANCHE		0		-1	-1
50	4	3	27	13	HELDENMUT	TAPFERKEIT	TAPFERKEIT	1		435239999999991	7169
50	4	3	28	22	ZEIT	URSPRUNG		0		-1	-1
50	4	3	29	28	SEGEN	SCHÖPFER		0		-1	-1
50	4	3	30	40	PLAN	GROSSSTADT		0		-1	-1
50	4	3	31	24	RICHTER	GERECHTIGKEIT	UNRECHT	0		1615.5	3768
50	4	3	32	3	TÄUSCHUNG	ECHTHEIT	BETRUG	0		317439999999991	4379
50	4	3	33	29	PUDDING	SÜSSIGKEITEN	SÜSSPEISE	0		2930.5	6914
50	4	3	34	31	VERGLEICH	GLEICHNIS	GLEICHNIS	1		212739999999991	3783
50	4	3	35	7	NORM	MORAL	REGEL	0		248739999999991	10610
50	4	3	36	19	GESUNDHEIT	IMPFUNG		0		-1	-1
50	4	3	37	33	AUTO	PRESTIGE	FAHRT	0		4327.5	5588
50	4	3	38	34	ERDGESCHOSS	DACHBODEN	DACHBODEN	1		340179999999981	5394
50	4	3	39	6	BESITZ	ANTEIL	EIGENTUM	0		2015.5	7407
50	4	3	40	23	ARMUT	ELEND	UNGLÜCK	0		327160000000009	4886
50	5	4	1	7	HIMMEL	FIRMAMENT	HÖLLE	0		4883.5	6115
50	5	4	2	21	DIAMANT	GOLD	GLANZ	0		231829999999981	9487
50	5	4	3	28	GÖTTIN	GEBET	GEBET	1		118220000000019	2367
50	5	4	4	33	BEGABUNG	VERERBUNG	TALENT	0		608670000000019	7270
50	5	4	5	13	NAGEL	METALL	ROST	0		466370000000019	5655
50	5	4	6	1	GRUPPE	VERSAMMLUNG	ZUSAMMENHALT	0		449479999999981	6815
50	5	4	7	5	MÖNCH	NONNE	NONNE	1		177570000000019	2959
50	5	4	8	32	DIENER	HALTUNG	ANNEHMLICHKEIT	0		908259999999963	13375
50	5	4	9	39	GESCHICHTE	ENTWICKLUNG	ENDE	0		202940000000037	3102
50	5	4	10	26	DICKICHT	WALD	WALD	1		1199.5	1983
50	5	4	11	30	MUSIKER	AKKORDEON	NOTE	0		608520000000019	6888
50	5	4	12	25	BETTLER	UNGLÜCK	ARMUT	0		5701.5	7342
50	5	4	13	38	SAUERSTOFF	LUFT	LUFT	1		518370000000019	6055
50	5	4	14	2	SCHÜLER	DOZENT	DOZENT	1		1394.5	2770
50	5	4	15	40	GENUSS	ZIGARRE	MUND	0		698070000000019	8660
50	5	4	16	4	ANGEBOT	MARKT		0		-1	-1
50	5	4	17	37	ANGST	SCHLANGE		0		-1	-1
50	5	4	18	6	STIRN	KINN	KINN	1		1391.5	2842
50	5	4	19	10	ZIEL	RICHTUNG	FLAGGE	0		399470000000019	5396
50	5	4	20	23	GEDICHT	LIEBE	STROPHE	0		447170000000019	7882
50	5	4	21	3	SALAT	GARTEN	SCHNECKE	0		3284.5	5564
50	5	4	22	34	SCHLEMMER	LECKERBISSEN	GEBÄCK	0		607970000000019	10986
50	5	4	23	31	MERKMAL	DETAIL	EIGENSCHAFT	0		3404.5	7004
50	5	4	24	35	FAHNE	EROBERUNG		0		-1	-1
50	5	4	25	27	VERRAT	TREUE	BETRUG	0		2295.5	5207
50	5	4	26	18	BESESSENHEIT	TEUFEL		0		-1	-1
50	5	4	27	14	ERGÄNZUNG	ZUSATZ		0		-1	-1
50	5	4	28	9	LAUNE	HUMOR	UNMUT	0		392270000000019	6010
50	5	4	29	19	BETRAG	WECHSEL	ÜBERWEISUNG	0		2791.5	5231
50	5	4	30	29	ANFÜHRER	CHEF		0		-1	-1
50	5	4	31	16	ERFORSCHUNG	PATENT		0		-1	-1
50	5	4	32	17	KLIPPE	ABGRUND	ABGRUND	1		286370000000019	9703
50	5	4	33	20	ANDEUTUNG	VERDACHT	LÄCHELN	0		322120000000019	5118
50	5	4	34	15	MOOR	SUMPF	SUMPF	1		112070000000019	3568
50	5	4	35	11	AUFGABE	ERLEDIGUNG		0		-1	-1
50	5	4	36	22	ZIMMER	ECKE	MÖBEL	0		503970000000019	6631
50	5	4	37	8	GLÜCK	ZUFALL	ZUFALL	1		252770000000019	3975
50	5	4	38	12	THEORIE	AUSNAHME	ARGUMENT	0		252759999999963	5800
50	5	4	39	36	POLIZIST	WACHE	KLINGE	0		499070000000019	6510
50	5	4	40	24	LABYRINTH	SUCHE	IRRWEG	0		160759999999963	5868
50	6	5	1	24	INFEKTION	SCHMERZEN	SCHMERZEN	1		211990000000037	4319
50	6	5	2	12	FLOCKEN	SCHNEE	SCHNEE	1		106390000000037	2393
50	6	5	3	37	WEBER	KAMM	KAMM	1		103429999999981	1981
50	6	5	4	4	MAUER	BRÜSTUNG	SPALT	0		445090000000037	7791
50	6	5	5	7	AUFSTAND	REBELLION	REVOLTE	0		191609999999963	3976
50	6	5	6	17	SCHIFF	DOCK	SEGEL	0		407170000000019	5655
50	6	5	7	3	BRÜCKE	SAN FRANCISCO		0		-1	-1
50	6	5	8	26	FAHRRAD	PEDAL	KETTE	0		129370000000019	2503
50	6	5	9	22	NATUR	PFLANZE		0		-1	-1
50	6	5	10	19	SCHULE	HOLZ		0		-1	-1
50	6	5	11	40	FLOTTE	DECK	SCHIFF	0		658190000000037	8549
50	6	5	12	18	BAHNHOF	KIOSK	GLEIS	0		198379999999981	5139
50	6	5	13	35	GETREIDE	DINKEL	DINKEL	1		213990000000037	3523
50	6	5	14	38	FAHRZEUG	KETTE	LASTWAGEN	0		111919000000004	13847
50	6	5	15	31	AUFTRAG	ARBEIT		0		-1	-1
50	6	5	16	33	REPTIL	ECHSE	SCHLANGE	0		193790000000037	4639
50	6	5	17	36	STRASSE	TEER	WEG	0		414390000000037	4995
50	6	5	18	29	PINSEL	LEINWAND	AQUARELL	0		286340000000037	8139
50	6	5	19	20	RIESE	SCHRITT	ZWERG	0		514370000000019	6303
50	6	5	20	11	MÖBEL	LEHNE	SOFA	0		830390000000037	12567
50	6	5	21	27	SCHAUSPIEL	BÜHNE	BÜHNE	1		206990000000037	4933
50	6	5	22	8	HEFT	NOTE	STIFT	0		177590000000037	3106
50	6	5	23	23	ZÜGEL	WENDE	WENDE	1		125290000000037	2369
50	6	5	24	16	REISE	KONTINENT	VISUM	0		276390000000037	5771
50	6	5	25	13	GESICHT	MASKE	MASKE	1		248790000000037	3951
50	6	5	26	15	TROPEN	AMAZONAS	AMAZONAS	1		416790000000037	6016
50	6	5	27	6	GLAUBE	BIBEL	RELIGION	0		906270000000019	13870
50	6	5	28	5	ORCHESTER	KONZERT	KONZERT	1		541570000000019	10055
50	6	5	29	21	BÜNDNIS	PAKT	PAKT	1		236790000000037	3767
50	6	5	30	39	VERLETZUNG	SCHORF	WUNDE	0		510829999999981	8144
50	6	5	31	28	STIFT	KAPPE	FÜLLER	0		532790000000037	6623
50	6	5	32	9	KAUFHAUS	SCHAUFENSTER	SCHAUFENSTER	1		324790000000037	5703
50	6	5	33	30	HEER	INFANTERIE	GENERAL	0		7932.5	11512
50	6	5	34	1	KRUG	BIER		0		-1	-1
50	6	5	35	14	ANGABE	ZEUGE		0		-1	-1
50	6	5	36	25	SPORT	SCHWEISS	TRAINING	0		153079999999981	5389
50	6	5	37	34	EREIGNIS	FEST		0		-1	-1
50	6	5	38	2	GELENK	KEULE	SEHNE	0		433590000000037	6767
50	6	5	39	32	FABRIK	PRODUKTION	PRODUKTION	1		539420000000019	7628
50	6	5	40	10	INSTRUMENT	OBOE	OBOE	1		186490000000037	3169
50	7	6	1	32	SCHMIED	HUFEISEN	HUFEISEN	1		142420000000019	3297
50	7	6	2	29	GRILLEN	SOMMER	GITTER	0		2176	10696
50	7	6	3	27	MUSEUM	ÄGYPTEN	AUSSTELLUNG	0		6391	10535
50	7	6	4	1	UFER	DAMM	SCHLAMM	0		570279999999981	7239
50	7	6	5	7	TONNE	REGEN	REGEN	1		218279999999981	3391
50	7	6	6	23	NÄHEN	KREUZSTICH	KREUZSTICH	1		1392	4592
50	7	6	7	34	MUSKEL	SEHNE	SPANNUNG	0		120465999999996	14647
50	7	6	8	33	LADEN	REKLAME	SCHAUFENSTER	0		210490000000037	4639
50	7	6	9	14	HOCHZEIT	ALTAR	ALTAR	1		1324	2556
50	7	6	10	4	WINTER	UNFALL	KÄLTE	0		3880	6080
50	7	6	11	35	KÜSTE	DÜNE	DÜNE	1		3840	5376
50	7	6	12	21	ARZT	PRAXIS	DIAGNOSE	0		1896	9592
50	7	6	13	28	BIBLIOTHEK	SIGNATUR	SIGNATUR	1		120690000000037	3879
50	7	6	14	10	TANNE	RINDE	RINDE	1		134959999999963	2768
50	7	6	15	18	KAMPF	SIEG	SIEG	1		184590000000037	2959
50	7	6	16	8	FLUGZEUG	TOMATENSAFT	TERMINAL	0		8519	10439
50	7	6	17	20	RINGE	BAUM	GOLD	0		506290000000037	5871
50	7	6	18	2	WEIN	BLUME	SAFT	0		349829999999981	4448
50	7	6	19	36	INSEKT	LIBELLE	LIBELLE	1		1447	3031
50	7	6	20	16	NACHT	SCHEINWERFER	DUNKELHEIT	0		7831	10343
50	7	6	21	40	RADIO	STIMME	SENDER	0		492790000000037	6176
50	7	6	22	6	DYNAMO	LICHT	LICHT	1		132690000000037	2706
50	7	6	23	39	LABOR	PIPETTE	EXPERIMENT	0		2100	5412
50	7	6	24	24	SPIELZEUG	PLASTIK	PLASTIK	1		3671	5615
50	7	6	25	31	ORKAN	WIRBEL	STURM	0		7759	14127
50	7	6	26	5	EISENBAHN	SCHIENE		0		-1	-1
50	7	6	27	12	ZEUS	HADES	HADES	1		122109999999963	2360
50	7	6	28	15	GEFÄNGNIS	VERGEHEN	AUFENTHALT	0		3647	5926
50	7	6	29	38	FISCH	SCHUPPEN	SCHUPPEN	1		2240	4824
50	7	6	30	26	KÜCHE	EIMER	BACKOFEN	0		783090000000037	13087
50	7	6	31	37	STRAUSS	TULPEN	TULPEN	1		2063	4119
50	7	6	32	22	ENERGIE	ÖL		0		-1	-1
50	7	6	33	11	SCHACH	TURM	TURM	1		218309999999963	3392
50	7	6	34	19	THEATER	REIHE	REIHE	1		198190000000037	3119
50	7	6	35	13	VERORDNUNG	BESCHEID	BEFEHL	0		503479999999981	6246
50	7	6	36	25	AQUARELL	GALERIE	PINSEL	0		2815	5047
50	7	6	37	9	HERD	FEUER	FEUER	1		121729999999981	3314
50	7	6	38	17	REVOLVER	KALIBER	KALIBER	1		362009999999963	5396
50	7	6	39	3	GEBIRGE	EDELWEISS	PASS	0		366390000000037	6672
50	7	6	40	30	BUCH	SCHRIFTSTELLER	SEITEN	0		184709999999963	3831
50	8	7	1	4	WEISE	ART	ART	1		157880000000075	2478
50	8	7	2	2	KAMMER	GEKLAPPER		0		-1	-1
50	8	7	3	38	ZAUBERER	ENTHÜLLUNG	TRICK	0		1471	3674
50	8	7	4	1	HERZLICHKEIT	GEHÄSSIGKEIT	FREUNDLICHKEIT	0		214819999999925	5324
50	8	7	5	8	FIEBER	ERSCHÖPFUNG	THERMOMETER	0		258269999999925	5751
50	8	7	6	9	STEUER	UNTERSCHLAGUNG	UNTERSCHLAGUNG	1		307919999999925	5852
50	8	7	7	32	ZERSTÖRUNG	AUSROTTUNG		0		-1	-1
50	8	7	8	35	HAUSSCHUHE	PFEIFE	PFEIFE	1		312719999999925	5471
50	8	7	9	7	BOTSCHAFTER	NATIONALITÄT	BÜNDNIS	0		3687	5896
50	8	7	10	6	HEKTAR	ZAUN	FLÄCHE	0		539009999999963	9654
50	8	7	11	26	ANTWORT	BEKENNTNIS	FRAGE	0		399909999999963	4943
50	8	7	12	25	METHODE	VERSUCH		0		-1	-1
50	8	7	13	15	SCHLAMM	HÜRDE	HINDERNIS	0		7094	9414
50	8	7	14	31	TODESKAMPF	LEBEN		0		-1	-1
50	8	7	15	11	ÜBERBLICK	STANDPUNKT	STANDPUNKT	1		2863	4928
50	8	7	16	5	ZITRONE	ERDBEERE	ERDBEERE	1		3430	5230
50	8	7	17	33	CHARME	HERZ	HERZLICHKEIT	0		2575	5118
50	8	7	18	39	ÄRGER	FEINDSELIGKEIT		0		-1	-1
50	8	7	19	23	SCHÄDEL	LEICHE	LEICHE	1		130319999999925	2343
50	8	7	20	29	ALGEBRA	FUNKTION	FUNKTION	1		103919999999925	3479
50	8	7	21	36	VERMITTLUNG	INTERVIEW	AGENTUR	0		3898.5	5159
50	8	7	22	28	ENTFÜHRUNG	AUSBEUTE	ÜBERFALL	0		463919999999925	6271
50	8	7	23	12	WHISKY	DUDELSACK	DUDELSACK	1		317519999999925	5255
50	8	7	24	40	ARGUMENT	ENTSCHEIDUNG	THESE	0		263109999999963	5303
50	8	7	25	37	MIKROSKOP	BAKTERIEN	BAKTERIEN	1		144719999999925	3767
50	8	7	26	27	LAWINE	FELSBLOCK	GERÖLL	0		146009999999963	4255
50	8	7	27	14	PROFESSOR	HOCHSCHULE	FACH	0		868719999999925	10207
50	8	7	28	20	TINTE	BLEISTIFT	BLEISTIFT	1		229519999999925	4071
50	8	7	29	22	SCHLEIM	HAFER	SCHNECKE	0		411919999999925	8567
50	8	7	30	30	DARBIETUNG	BEOBACHTUNG		0		-1	-1
50	8	7	31	34	EMANZIPATION	GLEICHSTELLUNG	GLEICHSTELLUNG	1		6774	8879
50	8	7	32	18	STANGE	STOSS	EISEN	0		4330.5	5899
50	8	7	33	19	UMWELT	GEFÄHRDUNG	SCHADEN	0		4730	7874
50	8	7	34	24	DOKTOR	KLINIK	WARTEZIMMER	0		419119999999925	5967
50	8	7	35	10	EIFERSUCHT	GRUND	GRUND	1		135119999999925	2199
50	8	7	36	17	VERSCHIEDENHEIT	GEGENTEIL	GEGENTEIL	1		326730000000075	4836
50	8	7	37	13	ERFOLG	LEBENSLAUF		0		-1	-1
50	8	7	38	16	FUSSKNÖCHEL	ARM	ARM	1		177219999999925	2508
50	8	7	39	21	KRANKENWAGEN	NOTFALL	SIRENE	0		3855	5231
50	8	7	40	3	AUSBILDUNG	ZUKUNFT	BERUF	0		361519999999925	4471
								94
