## Supplementary material for "Vast amounts of encoded items nullify but do not reverse the effect of sleep on declarative memory": Dataset: PAL_51_1_2.xlsx

### Sheet: Tabelle1
VP_Nr	Block	VersioN	counter	pair_code	cue	correct_answer	answer		accuracy	reactiontime1	reactiontime2
51	1	7	1	11	ÜBERBLICK	STANDPUNKT	STANDPUNKT	1		4231.7	7076
51	1	7	2	6	HEKTAR	ZAUN	WIESE	0		3760.5	5467
51	1	7	3	14	PROFESSOR	HOCHSCHULE	STUDENT	0		664760000000001	10271
51	1	7	4	22	SCHLEIM	HAFER	HAFER	1		1367.7	2295
51	1	7	5	24	DOKTOR	KLINIK	KLINIK	1		615160000000001	7359
51	1	7	6	32	ZERSTÖRUNG	AUSROTTUNG	UNGLÜCK	0		6743.7	9327
51	1	7	7	36	VERMITTLUNG	INTERVIEW	INTERVIEW	1		2502.3	5063
51	1	7	8	31	TODESKAMPF	LEBEN	SCHMERZEN	0		6196.5	8402
51	1	7	9	2	KAMMER	GEKLAPPER	KUMMER	0		6221.8	7285
51	1	7	10	39	ÄRGER	FEINDSELIGKEIT		0		-1	-1
51	1	7	11	25	METHODE	VERSUCH	ARBEIT	0		669560000000001	8399
51	1	7	12	17	VERSCHIEDENHEIT	GEGENTEIL	DIFFERENZ	0		404770000000001	5871
51	1	7	13	16	FUSSKNÖCHEL	ARM	KNIE	0		887960000000001	9634
51	1	7	14	40	ARGUMENT	ENTSCHEIDUNG		0		15149.6	20002
51	1	7	15	9	STEUER	UNTERSCHLAGUNG	VERDIENST	0		712360000000001	12430
51	1	7	16	37	MIKROSKOP	BAKTERIEN	LABOR	0		693270000000001	12820
51	1	7	17	35	HAUSSCHUHE	PFEIFE		0		-1	-1
51	1	7	18	5	ZITRONE	ERDBEERE	ERDBEERE	1		146079999999999	3404
51	1	7	19	18	STANGE	STOSS	STOSS	1		181829999999999	2815
51	1	7	20	3	AUSBILDUNG	ZUKUNFT	ERFOLG	0		172779999999999	3055
51	1	7	21	21	KRANKENWAGEN	NOTFALL	NOTFALL	1		2266.5	5303
51	1	7	22	26	ANTWORT	BEKENNTNIS	FRAGE	0		229560000000001	5463
51	1	7	23	38	ZAUBERER	ENTHÜLLUNG	TRICK	0		449579999999999	8591
51	1	7	24	34	EMANZIPATION	GLEICHSTELLUNG	GLEICHBERECHTIGUNG	0		437579999999999	11312
51	1	7	25	33	CHARME	HERZ	LIEBE	0		142029999999999	10699
51	1	7	26	30	DARBIETUNG	BEOBACHTUNG	ÖFFENTLICH	0		901329999999999	13299
51	1	7	27	28	ENTFÜHRUNG	AUSBEUTE	VERBRECHEN	0		759879999999999	20001
51	1	7	28	10	EIFERSUCHT	GRUND		0		-1	-1
51	1	7	29	23	SCHÄDEL	LEICHE	SKELETT	0		494379999999999	7496
51	1	7	30	20	TINTE	BLEISTIFT		0		-1	-1
51	1	7	31	8	FIEBER	ERSCHÖPFUNG	KRANKHEIT	0		276279999999999	4354
51	1	7	32	4	WEISE	ART	DUMPFHEIT	0		541559999999998	8047
51	1	7	33	13	ERFOLG	LEBENSLAUF	LEBENSLAUF	1		801559999999998	9936
51	1	7	34	29	ALGEBRA	FUNKTION	FORMEL	0		606259999999998	7222
51	1	7	35	19	UMWELT	GEFÄHRDUNG	PFLANZE	0		240779999999999	3976
51	1	7	36	1	HERZLICHKEIT	GEHÄSSIGKEIT	FREUNDLICHKEIT	0		129459999999998	3739
51	1	7	37	7	BOTSCHAFTER	NATIONALITÄT	VERMITTLUNG	0		761879999999999	12802
51	1	7	38	15	SCHLAMM	HÜRDE	ZAUN	0		224759999999998	4047
51	1	7	39	12	WHISKY	DUDELSACK	DUDELSACK	1		287979999999999	7335
51	1	7	40	27	LAWINE	FELSBLOCK	GERÖLL	0		482379999999999	8567
51	2	8	1	29	SÄUGLING	WIEGE	WIEGE	1		347069999999995	4966
51	2	8	2	8	FAMILIE	MUTTER	MUTTER	1		129589999999991	2368
51	2	8	3	39	RÄUBER	DIEBSTAHL	DIEBSTAHL	1		1834	6553
51	2	8	4	32	MÜNDIGKEIT	ABHÄNGIGKEIT	VOLLMACHT	0		317369999999995	10486
51	2	8	5	18	BLASE	BAUCH	SCHMERZ	0		799969999999995	11856
51	2	8	6	40	GESTALTUNG	LANDSCHAFT		0		-1	-1
51	2	8	7	4	TRANSPORT	LAGER		0		-1	-1
51	2	8	8	9	BEMÜHUNGEN	ANSTRENGUNG	ARBEIT	0		407189999999991	6961
51	2	8	9	22	BEGINN	FOLGE	ENDE	0		154110000000009	3502
51	2	8	10	37	FISCHER	MEER	OZEAN	0		227189999999991	5583
51	2	8	11	11	REIZ	REAKTION	WIRKUNG	0		845589999999991	15407
51	2	8	12	36	LEERE	DUMPFHEIT	FÜLLE	0		860810000000009	9756
51	2	8	13	2	GELEGENHEIT	LIEBSCHAFT	MÖGLICHKEIT	0		409110000000009	6748
51	2	8	14	6	DICHTER	ZITAT	LIEBE	0		983969999999995	17112
51	2	8	15	3	GABEL	SOSSE	SOSSE	1		158389999999991	2840
51	2	8	16	10	IRRTUM	MISSVERSTÄNDNIS	FEHLER	0		413589999999991	12823
51	2	8	17	34	ENTSPANNUNG	BEDROHUNG	ERHOLUNG	0		136266000000001	15744
51	2	8	18	20	FLEISCH	RAUBTIER	SCHWEIN	0		16563.7	17782
51	2	8	19	28	SCHATTEN	EXISTENZ		0		-1	-1
51	2	8	20	24	SOZIALIST	PAROLE	FASCHIST	0		184780000000005	20004
51	2	8	21	15	PLAKAT	HAMMER	WERBUNG	0		13011.8	14764
51	2	8	22	31	VERWALTUNG	GENEHMIGUNG	BESCHEINIGUNG	0		475980000000005	12616
51	2	8	23	26	ADMIRAL	WAFFENRUHE	GESCHOSS	0		310380000000005	11152
51	2	8	24	14	LÜGE	WAHRHEIT	LIST	0		913239999999991	10010
51	2	8	25	21	ERMÜDUNG	KREISLAUF	SCHLÄFRIGKEIT	0		15371.8	19000
51	2	8	26	5	JUNGFRAU	SCHLEIER	SCHLEIER	1		132139999999991	2579
51	2	8	27	27	ERFAHRUNG	UNWISSENHEIT	DUMPFHEIT	0		418289999999991	6299
51	2	8	28	33	GETRÄNK	SCHAUM		0		-1	-1
51	2	8	29	30	STRAND	VERGNÜGEN	URLAUB	0		229580000000005	13088
51	2	8	30	25	STIMMUNG	ATMOSPHÄRE	HOCH	0		686180000000005	8360
51	2	8	31	12	ABFALL	SCHMUTZ	DRECK	0		925589999999991	10576
51	2	8	32	23	ÄRA	ZEITALTER	ZEITALTER	1		1440.5	5140
51	2	8	33	13	BÜSTENHALTER	BUSEN	BUSEN	1		127480000000005	2219
51	2	8	34	19	LERCHE	FRÖHLICHKEIT	FRÖHLICHKEIT	1		165589999999991	5568
51	2	8	35	16	PERSON	SCHADEN	MENSCH	0		10175.8	13064
51	2	8	36	7	FENSTER	BEWOHNER	GLAS	0		12119.8	12828
51	2	8	37	35	LEICHTIGKEIT	SCHWERKRAFT	GELASSENHEIT	0		645810000000009	8211
51	2	8	38	38	PFEFFER	BUTTER		0		-1	-1
51	2	8	39	17	THEMA	INTERESSE	KAPITEL	0		546280000000005	11095
51	2	8	40	1	WOHNUNG	HEIM		0		-1	-1
51	3	9	1	12	HALLE	TURNIER	SAALE	0		780470000000019	9067
51	3	9	2	23	TOTSCHLAG	BRUTALITÄT	GEFÄNGNIS	0		100498999999999	19074
51	3	9	3	26	DUFT	GERUCH	GERUCH	1		176789999999991	4064
51	3	9	4	31	ANREGUNG	BEISPIEL	AUFREGUNG	0		5255	8736
51	3	9	5	30	ZUGEHÖRIGKEIT	GENERATION	GEMEINSAMKEIT	0		471110000000009	11034
51	3	9	6	13	SARG	GRAB	GRAB	1		141189999999991	2716
51	3	9	7	10	VORTRAG	REDNER	REDE	0		8396	10272
51	3	9	8	11	GESCHOSS	PFEIL	KRIEG	0		920810000000009	10416
51	3	9	9	24	GANGSTER	VERBRECHEN	BANDIT	0		664710000000009	10487
51	3	9	10	27	STRICK	SCHLINGE	SEIL	0		10903.5	11808
51	3	9	11	25	FINDIGKEIT	EINFALL		0		110561000000001	20001
51	3	9	12	9	KOCHTOPF	BÜGELEISEN	WASSERDAMPF	0		226989999999991	5350
51	3	9	13	4	TÜR	SCHRANK	HAUS	0		506389999999991	7760
51	3	9	14	32	GLETSCHER	POL	EIS	0		785460000000009	9415
51	3	9	15	34	REGEL	KOMBINATION	AUSNAHME	0		115521000000001	13051
51	3	9	16	35	AUFPRALL	FALL	FALL	1		177189999999991	3309
51	3	9	17	1	INSTANZ	GESETZGEBUNG	GERICHT	0		743010000000009	16918
51	3	9	18	16	KRANKHEIT	SYMPTOM	THERAPIE	0		270239999999991	4407
51	3	9	19	15	BÜCHEREI	VERLEIH	AUSLEIHE	0		766310000000009	11408
51	3	9	20	29	RHEUMATISMUS	IMMUNITÄT	ENTZÜNDUNG	0		102231000000001	13039
51	3	9	21	7	SPRÜHREGEN	FLUSS	FLUSS	1		179889999999991	8159
51	3	9	22	6	BÜRGSCHAFT	VOLLMACHT	VOLLMACHT	1		551989999999991	8408
51	3	9	23	28	GEMÜT	HEITERKEIT	GESINNUNG	0		702410000000009	9729
51	3	9	24	5	KAMERAD	OPFER	OPFER	1		591010000000009	8254
51	3	9	25	33	ÄHNLICHKEIT	WIEDERHOLUNG	VERWANDTSCHAFT	0		133951000000001	20001
51	3	9	26	22	TAKT	HARFE		0		-1	-1
51	3	9	27	18	WELLE	FLUT	ÜBERSCHWEMMUNG	0		622189999999991	12614
51	3	9	28	3	GITTER	BESCHRÄNKUNG		0		-1	-1
51	3	9	29	8	ANHÄNGER	MEISTER	MEISTER	1		544270000000019	7480
51	3	9	30	36	VERZIERUNG	PALAST	PALAST	1		149189999999991	2630
51	3	9	31	21	ORIENTIERUNG	AUSGANG	ROUTE	0		501389999999991	6200
51	3	9	32	39	ABRECHNUNG	BANKIER	PREIS	0		10763.5	11998
51	3	9	33	17	SONATE	KLAVIER	KLAVIER	1		1414	5160
51	3	9	34	38	SEILTÄNZER	SCHWERPUNKT	BALANCE	0		659910000000009	8783
51	3	9	35	19	VERBRENNUNG	PROZESSION		0		-1	-1
51	3	9	36	2	GEDULD	KONTROLLE	BARMHERZIGKEIT	0		134001000000001	18152
51	3	9	37	20	KUMMER	TRAURIGKEIT	KAMMER	0		141989999999991	2956
51	3	9	38	14	VERANSTALTUNG	ÖFFENTLICHKEIT	ÖFFENTLICHKEIT	1		2978.5	4933
51	3	9	39	40	GESCHENK	UNDANK	GEBURTSTAG	0		166808999999999	19185
51	3	9	40	37	STUDIUM	WIRTSCHAFT	DOZENT	0		619989999999991	9800
51	4	10	1	28	ANKÜNDIGUNG	EXAMEN	VERMELDUNG	0		846560000000009	10240
51	4	10	2	25	PARADIES	MENSCH	MENSCH	1		1490	2509
51	4	10	3	6	ABSCHLUSS	PROJEKT		0		12340	20001
51	4	10	4	17	KÄFER	RUINE	RUINE	1		2778	5050
51	4	10	5	19	DROGE	VERHEIMLICHUNG	KONSUM	0		124232000000002	14983
51	4	10	6	4	FAHRT	AUTOBAHN	AUTOBAHN	1		122589999999991	3552
51	4	10	7	32	SCHIFFBRUCH	UNGLÜCKSFALL	INSEL	0		754510000000009	8691
51	4	10	8	21	ELITE	VERMÖGEN	REICH	0		449020000000019	9242
51	4	10	9	1	PROGNOSE	GEWISSHEIT	VERMUTUNG	0		643920000000019	8215
51	4	10	10	20	SPIRALE	FRUCHTBARKEIT	HÖHE	0		113351000000001	12471
51	4	10	11	3	LINIE	BUS	BUS	1		4162	5327
51	4	10	12	39	ERMORDUNG	GESTÄNDNIS	TOD	0		100072000000002	16143
51	4	10	13	40	PEITSCHE	MISSHANDLUNG	HIEB	0		102471000000001	11119
51	4	10	14	27	MONSTER	MUT	SÜ?	0		138882999999998	16239
51	4	10	15	10	MAGEN	RESTAURANT	ERNÄHRUNG	0		163983999999999	18127
51	4	10	16	30	PASSION	ORGASMUS	LEIDENSCHAFT	0		125510000000009	10127
51	4	10	17	12	ZENTIMETER	METER	METER	1		144310000000009	2367
51	4	10	18	16	STRICH	SKIZZE	MÄNNCHEN	0		191589999999991	8519
51	4	10	19	26	POLITIKER	ZUVERSICHT	REDE	0		167889999999991	2367
51	4	10	20	34	VERDROSSENHEIT	RESIGNATION	RESIGNATION	1		416720000000019	7239
51	4	10	21	24	MAKEL	SELBSTBEWUSSTSEIN	MERKMAL	0		371920000000019	19527
51	4	10	22	11	DIREKTOR	GESCHÄFT	GESCHÄFT	1		503910000000009	6247
51	4	10	23	18	FASCHIST	IDEOLOGIE	NATIONALIST	0		575110000000009	13871
51	4	10	24	8	UMARMUNG	INTEGRATION		0		-1	-1
51	4	10	25	38	REDAKTEUR	KORRESPONDENZ	KOLUMNE	0		496610000000009	7022
51	4	10	26	23	SCHNORCHEL	ATLANTIK	MEER	0		724720000000019	8336
51	4	10	27	31	SAMT	STOFF	SEIDE	0		314210000000009	4094
51	4	10	28	9	VOLK	GEMEINDE	MASSE	0		309589999999991	3885
51	4	10	29	7	LOYALITÄT	BRUDER	ZUGEHÖRIGKEIT	0		759429999999981	16466
51	4	10	30	5	ANZUG	BÖRSE	MANN	0		693510000000009	10535
51	4	10	31	29	ZUSPITZUNG	PUNKT	PUNKT	1		740710000000009	8567
51	4	10	32	15	PATIENT	THERAPIE	KLINIK	0		155920000000019	2527
51	4	10	33	36	GESCHLECHT	MANN	MANN	1		203910000000009	2815
51	4	10	34	13	GENAUIGKEIT	AUFMERKSAMKEIT	PRÄZISION	0		435910000000009	6114
51	4	10	35	22	LIEGE	VERANDA	GARTEN	0		970010000000009	10884
51	4	10	36	14	ZUSAMMENHANG	VORZEICHEN	GEMEINSCHAFT	0		102653999999999	12135
51	4	10	37	35	VERLAUF	ENDUNG	RICHTUNG	0		107262999999998	12167
51	4	10	38	33	OPERATION	KOMA	ARZT	0		383110000000009	5330
51	4	10	39	2	KAMERADSCHAFT	PARTNER	KUMPANEI	0		4561.5	6548
51	4	10	40	37	NEUROSE	PSYCHOLOGIE	PSYCHOLOGIE	1		442329999999981	10610
51	5	11	1	31	KOPPEL	STIER	STIER	1		315120000000019	4335
51	5	11	2	25	PHILOSOPHIE	SINN	SINN	1		468740000000037	5607
51	5	11	3	30	STRATEGIE	NÄHERUNG	METHODE	0		658320000000019	8098
51	5	11	4	20	VATERUNSER	RELIGION	RELIGION	1		366040000000037	8612
51	5	11	5	34	SYMBOL	WAPPEN	FAHNE	0		763940000000037	10103
51	5	11	6	4	MEDAILLE	WETTBEWERB	SIEG	0		122392000000002	12862
51	5	11	7	9	WAHL	GREMIUM	PARTEI	0		460820000000019	6048
51	5	11	8	40	WIND	ELEMENT	WINDHAUCH	0		303120000000019	4919
51	5	11	9	17	HANDSCHRIFT	BUCHSTABE		0		-1	-1
51	5	11	10	35	BEHANDLUNG	MANDEL	KLINIK	0		213200000000186	7818
51	5	11	11	26	HAND	GESTE	FUSS	0		249820000000019	6314
51	5	11	12	13	FEHLTRITT	VERANTWORTUNG	BLAMAGE	0		9862.5	14439
51	5	11	13	19	BEGNADIGUNG	DROHUNG	BARMHERZIGKEIT	0		285540000000037	5494
51	5	11	14	29	BUDE	KÜHLSCHRANK	SCHIESS	0		688020000000019	9320
51	5	11	15	12	ATOM	MOLEKÜL	MOLEKÜL	1		119920000000019	2815
51	5	11	16	16	TRAKTOR	LENKSTANGE	LENKSTANGE	1		792720000000019	10504
51	5	11	17	1	SCHALTER	FLUGHAFEN	FLUGHAFEN	1		201020000000019	4494
51	5	11	18	32	KRAMPF	BEIN	BEIN	1		153879999999981	2247
51	5	11	19	11	SCHEIDUNG	INSTABILITÄT	ZWIESPÄLTIGKEIT	0		8357.5	12639
51	5	11	20	37	HIRTE	SCHAF	SCHAF	1		542320000000019	6391
51	5	11	21	27	DOLCH	STICH	BLUT	0		792740000000037	8687
51	5	11	22	28	VERSEUCHUNG	RATTE	KATASTROPHE	0		787920000000019	10935
51	5	11	23	36	WALZER	GALA	GALA	1		203120000000019	2767
51	5	11	24	24	AUSSCHAU	GIPFEL	FERNGLAS	0		14694	16239
51	5	11	25	15	ATTRAKTION	WELTWUNDER		0		-1	-1
51	5	11	26	6	AMATEUR	HOBBY		0		-1	-1
51	5	11	27	10	ZULASSUNG	NACHWEIS	APPROBATION	0		10811.5	13847
51	5	11	28	8	REKORD	ARBEITSLOSIGKEIT	GEWINN	0		759920000000019	13655
51	5	11	29	2	UNTAUGLICHKEIT	FAHRER		0		-1	-1
51	5	11	30	14	LEISTUNG	PROVISION	HAMMER	0		463109999999963	15926
51	5	11	31	22	KARTE	HINDERNIS	LAND	0		946779999999981	10439
51	5	11	32	39	GEWINNUNG	WERBER	SIEG	0		612440000000037	6911
51	5	11	33	7	BODEN	FUND	ACKER	0		9251.5	10250
51	5	11	34	23	KATEGORIE	GÜLTIGKEIT		0		-1	-1
51	5	11	35	33	STURZ	REGIERUNG	FALL	0		875020000000019	13558
51	5	11	36	5	INSTITUTION	ABTEILUNG	GERICHT	0		345329999999981	8663
51	5	11	37	3	COMPUTER	ZEITVERTREIB	SPIEL	0		108874000000004	12799
51	5	11	38	21	GANS	ENTE	HANS	0		102340000000037	1799
51	5	11	39	38	WEG	WILLE	WILLE	1		349990000000037	4471
51	5	11	40	18	TREIBSTOFF	KILOMETER	KNAPPHEIT	0		115032000000002	13775
51	6	12	1	40	KERZE	DOCHT	LICHT	0		8049.5	9993
51	6	12	2	2	GENIE	MATHEMATIK	PROFI	0		4775	6014
51	6	12	3	36	EINSPARUNG	RECHNUNG	KÜRZUNG	0		901740000000037	11450
51	6	12	4	26	EVOLUTION	ERWEITERUNG	ENTWICKLUNG	0		1823.5	15551
51	6	12	5	13	STAAT	UNTERSTÜTZUNG	ANGELEGEHEIT	0		10791.5	14248
51	6	12	6	28	UNSTERBLICHKEIT	AUFERSTEHUNG	EWIGKEIT	0		1655.5	2911
51	6	12	7	4	KLOSTER	EINSCHRÄNKUNG	VERZICHT	0		2767.5	4903
51	6	12	8	34	BLEI	STAHL	STAHL	1		1887.5	2815
51	6	12	9	10	ZAUBERKÜNSTLER	TRICK	ENTHÜLLEN	0		5863.5	19978
51	6	12	10	8	KARTELL	KONSENS	KONSUM	0		1861.5	3141
51	6	12	11	35	NOTLAGE	DILEMMA	HILFE	0		12967.5	13848
51	6	12	12	29	MOTOR	INDUSTRIALISIERUNG	BENZIN	0		835140000000037	9592
51	6	12	13	14	SCHLAFWANDELN	UNWIRKLICHKEIT	HEIMLICH	0		959840000000037	15639
51	6	12	14	21	LIKÖR	SEKT	SEKT	1		158059999999963	2247
51	6	12	15	33	ERÖFFNUNG	GRÜNDUNG	GALERIE	0		3359.5	6487
51	6	12	16	25	BESTATTUNG	SELBSTMORD	BEERDIGUNG	0		11591.5	14887
51	6	12	17	39	ORDNUNG	ZUCHT	RECHT	0		181509999999963	2886
51	6	12	18	9	ADER	GESTEIN	GESTEIN	1		1841.5	3860
51	6	12	19	12	HÖLLE	MYTHOS	FEUER	0		9932.5	10789
51	6	12	20	15	VERHAFTUNG	KLINGE	BESTRAFUNG	0		1934.5	4206
51	6	12	21	11	PROGRAMM	KINO	LISTE	0		188875999999996	19815
51	6	12	22	30	DORF	ISOLATION	ISOLATION	1		259890000000037	4476
51	6	12	23	22	PARTEI	ABSTIMMUNG	WAHL	0		245020000000019	3426
51	6	12	24	23	JUGEND	SCHWIMMBAD	SPIELE	0		8663.5	10127
51	6	12	25	20	HORN	WARNUNG	GEFAHR	0		222340000000037	3927
51	6	12	26	32	KOORDINATION	HANDHABUNG	ORIENTIERUNG	0		778809999999963	10896
51	6	12	27	19	BAHNSTEIG	ANPASSUNG	GLEIS	0		6718.5	8539
51	6	12	28	7	HIRN	STUDIE	HIMMEL	0		901859999999963	10106
51	6	12	29	3	BEIFALL	APPLAUS	APPLAUS	1		1367.5	2695
51	6	12	30	17	BEGRÜNDER	PRÄSIDENT	ORGANISATOR	0		133514000000004	16376
51	6	12	31	24	ALARM	ÜBUNG	ÜBUNG	1		7352.5	14014
51	6	12	32	5	BINDUNG	BABY	MOLEKÜL	0		647959999999963	12895
51	6	12	33	37	INVESTITION	KONZERN	EINSATZ	0		603959999999963	7408
51	6	12	34	6	SCHLACHTUNG	SCHWEIN	SCHWEIN	1		1393.5	2439
51	6	12	35	38	ABEND	MORGEN	MORGEN	1		1036	2054
51	6	12	36	18	PARTY	THEKE	KELLER	0		941909999999963	10444
51	6	12	37	1	EMPFINDUNG	GELASSENHEIT	GEFÜHL	0		245709999999963	3922
51	6	12	38	27	BEEINFLUSSUNG	VERMARKTUNG	MANIPULATION	0		747959999999963	10767
51	6	12	39	16	FREUNDIN	ZÄRTLICHKEIT	FREUND	0		341420000000019	5498
51	6	12	40	31	REICH	PROFIT	POMPÖS	0		121404000000004	16849
51	7	13	1	31	TEICH	ÜBERSCHWEMMUNG	FROSCH	0		4186.5	13726
51	7	13	2	19	INSEL	URLAUBER	URLAUB	0		7115.5	8755
51	7	13	3	6	BEGEISTERUNG	GEFÜHL	LEIDENSCHAFT	0		5624.5	7433
51	7	13	4	13	ZAHLUNG	QUITTUNG	RECHNUNG	0		113577000000002	12845
51	7	13	5	39	FREILASSUNG	AUFENTHALT	GEFÄGNIS	0		778370000000019	12375
51	7	13	6	38	SUBMISSION	ERNIEDRIGUNG	UNTERORDNUNG	0		2487.5	5655
51	7	13	7	8	BEWUNDERUNG	SCHÖNHEIT	IDOL	0		8143.5	8975
51	7	13	8	23	STREIK	KONFLIKT	STREIT	0		4895.5	6271
51	7	13	9	7	KRANZ	NEST	NEST	1		359829999999981	4383
51	7	13	10	34	FRAU	BLUSE	MANN	0		1343.5	5911
51	7	13	11	15	VERBRÜDERUNG	ENTSCHULDIGUNG	VERSÖHNUNG	0		115227000000002	14503
51	7	13	12	2	PARK	VEGETATION	ANLAGE	0		357570000000019	5255
51	7	13	13	4	SPRECHER	AUFRUF	STADION	0		890190000000037	10463
51	7	13	14	17	WAFFE	KRIEG	KRIEG	1		8215.5	9015
51	7	13	15	10	MILCH	KÄSE	KUH	0		9327.5	10199
51	7	13	16	22	WIEDERHERSTELLUNG	VERSCHLECHTERUNG	REKONSTRUKTION	0		677279999999981	9638
51	7	13	17	16	TRAINING	PULS	SCHWEISS	0		465129999999981	6103
51	7	13	18	18	BEWERTUNG	KELLNERIN	EVALUATION	0		7311.5	9559
51	7	13	19	29	KONJUNKTUR	DIAGNOSE		0		-1	-1
51	7	13	20	27	SUBSTANZ	SEELE	STOFF	0		17939.5	18799
51	7	13	21	3	OZEAN	KRABBE	ATLANTIK	0		624370000000019	8083
51	7	13	22	28	NACHRICHT	GEBURTSTAG	PRESSE	0		181620000000019	2959
51	7	13	23	35	ZUCKER	SPEISE	SÜSSIGKEITEN	0		167597000000002	18791
51	7	13	24	24	ENTSCHLOSSENHEIT	DURCHSETZUNG	FORTSCHRITT	0		10559.5	12744
51	7	13	25	1	WAHNSINN	ANSTALT	GENIE	0		820190000000037	9060
51	7	13	26	9	STALL	KUH	KUH	1		333170000000019	5563
51	7	13	27	12	TRAINER	STIL	STIL	1		151170000000019	3023
51	7	13	28	40	REGENSCHIRM	BEDARF		0		11647.5	20001
51	7	13	29	21	REVOLUTION	WIDERSTAND		0		-1	-1
51	7	13	30	37	FLAMME	LEUCHTE	LEUCHTE	1		357570000000019	5400
51	7	13	31	5	AUFTAKT	SPIEL	SIEG	0		307170000000019	3810
51	7	13	32	30	HASS	GEFECHT	GEHÄSSIGKEIT	0		3425.5	5989
51	7	13	33	11	DOKUMENT	BESCHEINIGUNG	FORMULAR	0		346909999999963	4966
51	7	13	34	32	KLEIDERSCHRANK	HANDSCHUH	SCHUH	0		115234000000004	12471
51	7	13	35	14	MUSIK	OPER	KLASSIK	0		141952000000002	15687
51	7	13	36	26	KUNSTWERK	AUFMACHUNG		0		714570000000019	20001
51	7	13	37	36	KLEINIGKEIT	WAAGE	GRÖ?E	0		136857000000002	15030
51	7	13	38	33	SENDER	NOTIZ	EMPFANG	0		506270000000019	6510
51	7	13	39	25	GERICHTSHOF	UNWAHRHEIT	GERECHTIGKEIT	0		195109999999963	7895
51	7	13	40	20	ZAHL	PHYSIK	PHYSIK	1		775959999999963	8994
51	8	14	1	3	IDIOT	UNSINN	BLÖDMANN	0		461869999999925	10114
51	8	14	2	2	SOLO	MUSIKINSTRUMENT	EINSAM	0		640180000000075	7479
51	8	14	3	4	INFLATION	ENTWERTUNG	ENTWERTUNG	1		259340000000037	4871
51	8	14	4	11	PRÄDIKAT	PRIMA	AUSZEICHNUNG	0		958380000000075	11679
51	8	14	5	18	KONFRONTATION	RACHE	GEGENÜBERSTELLUNG	0		125356999999993	16295
51	8	14	6	24	VATER	VORBILD	MUTTER	0		111998000000007	20005
51	8	14	7	1	GEMEINSCHAFT	ZUSAMMENARBEIT	GESELLSCHAFT	0		185569999999925	3751
51	8	14	8	36	SÄUFER	WIRT	ALKOHOL	0		766369999999925	12351
51	8	14	9	39	GESELLSCHAFT	EINHEIT	GEMEINSCHAFT	0		335969999999925	6719
51	8	14	10	7	VORBEREITUNG	VERÖFFENTLICHUNG	PRÄPARATION	0		335980000000075	8167
51	8	14	11	10	SCHMUGGEL	IMPORT	ILLEGAL	0		217569999999925	4639
51	8	14	12	16	FREUNDSCHAFT	GEFÄHRTE	FEINDSCHAFT	0		716790000000037	9135
51	8	14	13	27	HINDERUNG	SIEGEL	HINDERNIS	0		217569999999925	3735
51	8	14	14	28	SCHLÄGER	KRIMINALITÄT	BRUTALITÄT	0		897590000000037	11319
51	8	14	15	26	RASSE	NATIONALIST	NATIONALSOZIALIST	0		259969999999925	7783
51	8	14	16	32	SCHLUSSFOLGERUNG	KONSEQUENZ	RESUMEE	0		217569999999925	3807
51	8	14	17	19	MINIMUM	NOTWENDIGKEIT	MAXIMUM	0		181118000000007	20002
51	8	14	18	25	FRIEDEN	ALLIANZ		0		-1	-1
51	8	14	19	38	ZELT	ZIRKUS	ZIRKUS	1		219969999999925	3081
51	8	14	20	29	FAUST	GEWALT	GEWALT	1		917800000000745	1813
51	8	14	21	22	AUTOR	ERFINDUNG	URHEBER	0		147169999999925	3576
51	8	14	22	17	TECHNOLOGIE	GEHIRNWÄSCHE	INDUSTRIE	0		975180000000075	11999
51	8	14	23	37	PARLAMENT	KANZLER	VERSAMMLUNG	0		404769999999925	6063
51	8	14	24	9	INTENSIVSTATION	KRANKENHAUS	KLINIK	0		219769999999925	3143
51	8	14	25	8	EXPERIMENT	UNTERSUCHUNG	PSYCHOLOGIE	0		594390000000037	8831
51	8	14	26	31	TOD	NOTWEHR	AUFERSTEHUNG	0		2053	4189
51	8	14	27	13	URLAUB	AUSFALL	STRAND	0		739130000000075	8623
51	8	14	28	15	LAMM	MITTAGESSEN	MITTAGESSEN	1		170390000000037	4735
51	8	14	29	40	LEBER	ORGAN	BAUCH	0		395169999999925	10032
51	8	14	30	21	UNABHÄNGIGKEIT	SELBSTBESTIMMUNG	MÜNDIGKEIT	0		255969999999925	4663
51	8	14	31	35	LIST	NAZI	LÜGE	0		142390000000037	2135
51	8	14	32	12	UNHEIL	ALPTRAUM	TRAUER	0		908790000000037	10031
51	8	14	33	14	WANGE	CHRIST	CHRIST	1		172769999999925	2605
51	8	14	34	30	DIAKONIE	VERSORGUNG	VERSORGUNG	1		452169999999925	6289
51	8	14	35	33	KNOBLAUCH	VAMPIR	VAMPIR	1		223169999999925	4339
51	8	14	36	34	NACHBARSCHAFT	HECKE	HECKE	1		321169999999925	4963
51	8	14	37	6	LIMIT	MAXIMUM	GRENZE	0		989430000000075	11127
51	8	14	38	23	FLÜCHTLING	ASYL	HEIMAT	0		100079000000004	11119
51	8	14	39	20	ERKLÄRUNG	WISSENSCHAFT	DARSTELLUNG	0		681359999999963	9023
51	8	14	40	5	GANG	TOR	FLUR	0		709569999999925	7763
								69
