## Supplementary material for "Vast amounts of encoded items nullify but do not reverse the effect of sleep on declarative memory": Dataset: PAL_51_1_3.xlsx

### Sheet: Tabelle1
VP_Nr	Block	VersioN	counter	pair_code	cue	correct_answer	answer		accuracy	reactiontime1	reactiontime2
51	1	7	1	22	SCHLEIM	HAFER	HAFER	1		1224.2	2032
51	1	7	2	33	CHARME	HERZ	LIEBE	0		3975.2	7023
51	1	7	3	7	BOTSCHAFTER	NATIONALITÄT	VERHANDLUNG	0		4807.2	8191
51	1	7	4	35	HAUSSCHUHE	PFEIFE		0		16613.8	19175
51	1	7	5	28	ENTFÜHRUNG	AUSBEUTE	VERBRECHEN	0		3879.2	11999
51	1	7	6	13	ERFOLG	LEBENSLAUF	LEBENSLAUF	1		16407.4	18295
51	1	7	7	40	ARGUMENT	ENTSCHEIDUNG	BEDEUTUNG	0		16783.4	18583
51	1	7	8	20	TINTE	BLEISTIFT	BLAU	0		617539999999999	7106
51	1	7	9	32	ZERSTÖRUNG	AUSROTTUNG	NIEDERGANG	0		4163.2	6123
51	1	7	10	1	HERZLICHKEIT	GEHÄSSIGKEIT	FREUNDLICHKEIT	0		4136.8	6487
51	1	7	11	4	WEISE	ART	DUMPFHEIT	0		2391.2	5728
51	1	7	12	18	STANGE	STOSS	STOSS	1		127939999999999	2911
51	1	7	13	34	EMANZIPATION	GLEICHSTELLUNG	GLEICHBERECHTIGUNG	0		238929999999999	6367
51	1	7	14	37	MIKROSKOP	BAKTERIEN	LUPE	0		463920000000001	5415
51	1	7	15	15	SCHLAMM	HÜRDE	ZAUN	0		172739999999999	2487
51	1	7	16	5	ZITRONE	ERDBEERE	ERDBEERE	1		105510000000001	2839
51	1	7	17	11	ÜBERBLICK	STANDPUNKT	STANDPUNKT	1		331139999999999	7335
51	1	7	18	27	LAWINE	FELSBLOCK	GERÖLL	0		183970000000001	3439
51	1	7	19	2	KAMMER	GEKLAPPER	KUMMER	0		967200000000012	1983
51	1	7	20	16	FUSSKNÖCHEL	ARM	HÜFTE	0		606339999999999	7104
51	1	7	21	19	UMWELT	GEFÄHRDUNG	PFLANZEN	0		136620000000001	3219
51	1	7	22	10	EIFERSUCHT	GRUND	NEID	0		203439999999999	3354
51	1	7	23	30	DARBIETUNG	BEOBACHTUNG	ÖFFENTLICHKEIT	0		342679999999999	5385
51	1	7	24	23	SCHÄDEL	LEICHE	KNOCHEN	0		214139999999999	3277
51	1	7	25	24	DOKTOR	KLINIK	KLINIK	1		281360000000001	3791
51	1	7	26	9	STEUER	UNTERSCHLAGUNG	HINTERZIEHUNG	0		875920000000001	10959
51	1	7	27	39	ÄRGER	FEINDSELIGKEIT	WUT	0		347939999999999	4167
51	1	7	28	8	FIEBER	ERSCHÖPFUNG	KRANKHEIT	0		195439999999999	5321
51	1	7	29	17	VERSCHIEDENHEIT	GEGENTEIL	DIFFERENZ	0		369420000000001	6934
51	1	7	30	6	HEKTAR	ZAUN	WIESE	0		317520000000001	3927
51	1	7	31	26	ANTWORT	BEKENNTNIS	FRAGE	0		139939999999999	2799
51	1	7	32	21	KRANKENWAGEN	NOTFALL	NOTFALL	1		131939999999999	2815
51	1	7	33	3	AUSBILDUNG	ZUKUNFT	ERFOLG	0		299339999999999	5535
51	1	7	34	12	WHISKY	DUDELSACK	DUDELSACK	1		165520000000001	3265
51	1	7	35	36	VERMITTLUNG	INTERVIEW	INTERVIEW	1		463410000000001	7502
51	1	7	36	29	ALGEBRA	FUNKTION	FORMEL	0		144739999999999	2417
51	1	7	37	25	METHODE	VERSUCH	VORGEHENSWEISE	0		811839999999999	11320
51	1	7	38	14	PROFESSOR	HOCHSCHULE	DOKTOR	0		519520000000001	6419
51	1	7	39	38	ZAUBERER	ENTHÜLLUNG	MAGIE	0		331940000000002	3999
51	1	7	40	31	TODESKAMPF	LEBEN	SCHMERZ	0		11461.1	12647
51	2	8	1	21	ERMÜDUNG	KREISLAUF	MÜDIGKEIT	0		4294.5	7350
51	2	8	2	7	FENSTER	BEWOHNER	TÜR	0		16251.7	18031
51	2	8	3	14	LÜGE	WAHRHEIT	LIST	0		120560000000009	2039
51	2	8	4	4	TRANSPORT	LAGER	LAST	0		821410000000009	8807
51	2	8	5	29	SÄUGLING	WIEGE	WIEGE	1		174330000000005	2628
51	2	8	6	22	BEGINN	FOLGE	ENDE	0		143430000000005	2098
51	2	8	7	40	GESTALTUNG	LANDSCHAFT	KUNST	0		804730000000005	9591
51	2	8	8	28	SCHATTEN	EXISTENZ	LICHT	0		10271.5	17280
51	2	8	9	10	IRRTUM	MISSVERSTÄNDNIS	FEHLER	0		160110000000009	4350
51	2	8	10	31	VERWALTUNG	GENEHMIGUNG	ANTRAG	0		2695.5	4831
51	2	8	11	13	BÜSTENHALTER	BUSEN	BUSEN	1		1439.5	2415
51	2	8	12	35	LEICHTIGKEIT	SCHWERKRAFT	SCHWERKRAFT	1		953539999999991	16430
51	2	8	13	3	GABEL	SOSSE	SOSSE	1		1080.5	2952
51	2	8	14	9	BEMÜHUNGEN	ANSTRENGUNG	ARBEIT	0		5471.5	6583
51	2	8	15	18	BLASE	BAUCH	PAUSE	0		18786	19602
51	2	8	16	23	ÄRA	ZEITALTER	ZEITALTER	1		210039999999991	3759
51	2	8	17	8	FAMILIE	MUTTER	MUTTER	1		134410000000009	2151
51	2	8	18	17	THEMA	INTERESSE	GEBIET	0		317239999999991	4452
51	2	8	19	6	DICHTER	ZITAT	GEDICHT	0		441889999999991	5487
51	2	8	20	27	ERFAHRUNG	UNWISSENHEIT	DUMPFHEIT	0		5399.5	8888
51	2	8	21	20	FLEISCH	RAUBTIER	FISCH	0		254239999999991	3254
51	2	8	22	26	ADMIRAL	WAFFENRUHE	BEFEHL	0		266719999999995	3744
51	2	8	23	36	LEERE	DUMPFHEIT	MENGE	0		106943999999999	11614
51	2	8	24	33	GETRÄNK	SCHAUM	DURST	0		182339999999991	2614
51	2	8	25	19	LERCHE	FRÖHLICHKEIT	FRÖHLICHKEIT	1		186439999999991	3544
51	2	8	26	1	WOHNUNG	HEIM	STOCKWERK	0		321539999999991	5159
51	2	8	27	16	PERSON	SCHADEN	MENSCH	0		1655.5	3599
51	2	8	28	34	ENTSPANNUNG	BEDROHUNG	RUHE	0		238339999999991	2999
51	2	8	29	15	PLAKAT	HAMMER	WERBUNG	0		161539999999991	2727
51	2	8	30	38	PFEFFER	BUTTER	SACK	0		133386000000001	14031
51	2	8	31	30	STRAND	VERGNÜGEN	URLAUB	0		129839999999991	3055
51	2	8	32	24	SOZIALIST	PAROLE	FASCHISST	0		2671.5	3831
51	2	8	33	2	GELEGENHEIT	LIEBSCHAFT	LIEBE	0		324739999999991	4167
51	2	8	34	32	MÜNDIGKEIT	ABHÄNGIGKEIT	VOLLMACHT	0		1559.5	4119
51	2	8	35	11	REIZ	REAKTION	WIRKUNG	0		347939999999991	4919
51	2	8	36	25	STIMMUNG	ATMOSPHÄRE	LAUNE	0		6622.5	7590
51	2	8	37	39	RÄUBER	DIEBSTAHL	DIEBSTAHL	1		117969999999995	3455
51	2	8	38	5	JUNGFRAU	SCHLEIER	SCHLEIER	1		975399999999907	3295
51	2	8	39	12	ABFALL	SCHMUTZ	DRECK	0		849539999999991	9439
51	2	8	40	37	FISCHER	MEER	OZEAN	0		559139999999991	6583
51	3	9	1	32	GLETSCHER	POL	EIS	0		383470000000019	4445
51	3	9	2	18	WELLE	FLUT	FLUT	1		142170000000019	2110
51	3	9	3	40	GESCHENK	UNDANK	GEBURTSTAG	0		577289999999991	7998
51	3	9	4	7	SPRÜHREGEN	FLUSS	FLUSS	1		293570000000019	3722
51	3	9	5	26	DUFT	GERUCH	GERUCH	1		115110000000009	2079
51	3	9	6	27	STRICK	SCHLINGE	WOLLE	0		478070000000019	5580
51	3	9	7	21	ORIENTIERUNG	AUSGANG	ROUTE	0		5639.5	6583
51	3	9	8	4	TÜR	SCHRANK	TOR	0		4711.5	5183
51	3	9	9	37	STUDIUM	WIRTSCHAFT	KLAUSUR	0		759779999999981	8735
51	3	9	10	23	TOTSCHLAG	BRUTALITÄT	BRUTALIRÄR	1		7311.5	10103
51	3	9	11	33	ÄHNLICHKEIT	WIEDERHOLUNG	ANNÄHERUNG	0		15127.5	17447
51	3	9	12	29	RHEUMATISMUS	IMMUNITÄT	ENTZÜNDUNG	0		167970000000019	4168
51	3	9	13	25	FINDIGKEIT	EINFALL	CLEVERNESS	0		4870.5	7598
51	3	9	14	38	SEILTÄNZER	SCHWERPUNKT	ARTIST	0		245520000000019	3263
51	3	9	15	39	ABRECHNUNG	BANKIER	BEZAHLEN	0		692639999999991	10966
51	3	9	16	1	INSTANZ	GESETZGEBUNG	GERICHT	0		468070000000019	5720
51	3	9	17	22	TAKT	HARFE	MUSIK	0		439889999999991	5495
51	3	9	18	36	VERZIERUNG	PALAST	PALAST	1		1223.5	2647
51	3	9	19	8	ANHÄNGER	MEISTER	MEISTER	1		1820.5	2791
51	3	9	20	30	ZUGEHÖRIGKEIT	GENERATION	GEMEINSCHAFT	0		3476.5	5967
51	3	9	21	2	GEDULD	KONTROLLE	GELASSENHEIT	0		1387	2984
51	3	9	22	15	BÜCHEREI	VERLEIH	AUSLEIHE	0		1318.5	2502
51	3	9	23	11	GESCHOSS	PFEIL	STOCKWERK	0		179970000000019	3383
51	3	9	24	34	REGEL	KOMBINATION	AUSNAHME	0		658370000000019	8599
51	3	9	25	13	SARG	GRAB	GRAB	1		124289999999991	2839
51	3	9	26	6	BÜRGSCHAFT	VOLLMACHT	VOLLMACHT	1		11735.5	13352
51	3	9	27	28	GEMÜT	HEITERKEIT	LAUNE	0		6174.5	7549
51	3	9	28	5	KAMERAD	OPFER	KUMPEL	0		5344.5	7240
51	3	9	29	3	GITTER	BESCHRÄNKUNG	ROST	0		387970000000019	4688
51	3	9	30	31	ANREGUNG	BEISPIEL	INSPIRATION	0		271089999999991	8494
51	3	9	31	35	AUFPRALL	FALL	FALL	1		117829999999981	1847
51	3	9	32	9	KOCHTOPF	BÜGELEISEN	DAMPF	0		217110000000009	3216
51	3	9	33	16	KRANKHEIT	SYMPTOM	SYMPTOM	1		2110.5	5399
51	3	9	34	10	VORTRAG	REDNER	DOZENT	0		4806.5	5702
51	3	9	35	19	VERBRENNUNG	PROZESSION	FEUER	0		7575.5	8383
51	3	9	36	12	HALLE	TURNIER	BÜHNE	0		186370000000019	3239
51	3	9	37	24	GANGSTER	VERBRECHEN	DIEB	0		212460000000009	3431
51	3	9	38	17	SONATE	KLAVIER	KLAVIER	1		113429999999981	2200
51	3	9	39	14	VERANSTALTUNG	ÖFFENTLICHKEIT	ÖFFENTLICHKEIT	1		4518.5	6862
51	3	9	40	20	KUMMER	TRAURIGKEIT	KAMMER	0		901200000000186	1607
51	4	10	1	25	PARADIES	MENSCH	MENSCH	1		222889999999991	7200
51	4	10	2	14	ZUSAMMENHANG	VORZEICHEN	VERBINDUNG	0		415989999999991	5668
51	4	10	3	2	KAMERADSCHAFT	PARTNER	KUMPANEI	0		129170000000019	2947
51	4	10	4	11	DIREKTOR	GESCHÄFT	GESCHÄFT	1		243729999999981	3695
51	4	10	5	21	ELITE	VERMÖGEN	REICH	0		120770000000019	1967
51	4	10	6	30	PASSION	ORGASMUS	LEIDENSCHAFT	0		103270000000019	2695
51	4	10	7	15	PATIENT	THERAPIE	THERAPIE	1		229570000000019	3855
51	4	10	8	20	SPIRALE	FRUCHTBARKEIT	HÖHE	0		229579999999981	3271
51	4	10	9	32	SCHIFFBRUCH	UNGLÜCKSFALL	SEGELBOOT	0		404770000000019	5756
51	4	10	10	9	VOLK	GEMEINDE	MENGE	0		162779999999981	2931
51	4	10	11	33	OPERATION	KOMA	ARZT	0		302379999999981	3855
51	4	10	12	31	SAMT	STOFF	SEIDE	0		1583.5	3215
51	4	10	13	18	FASCHIST	IDEOLOGIE	KOMMUNIST	0		539970000000019	7055
51	4	10	14	10	MAGEN	RESTAURANT	DARM	0		248610000000009	3127
51	4	10	15	38	REDAKTEUR	KORRESPONDENZ	PRESSE	0		508779999999981	6532
51	4	10	16	36	GESCHLECHT	MANN	MANN	1		161179999999981	2250
51	4	10	17	4	FAHRT	AUTOBAHN	AUTOBAHN	1		255379999999981	5161
51	4	10	18	26	POLITIKER	ZUVERSICHT	REDE	0		183860000000009	2671
51	4	10	19	40	PEITSCHE	MISSHANDLUNG	HIEB	0		262060000000009	4095
51	4	10	20	22	LIEGE	VERANDA	ENTSPANNUNG	0		693570000000019	13943
51	4	10	21	27	MONSTER	MUT	ZUCKER	0		500689999999991	6506
51	4	10	22	5	ANZUG	BÖRSE	BANK	0		492270000000019	6797
51	4	10	23	37	NEUROSE	PSYCHOLOGIE	PSYCHOLOGIE	1		356679999999981	6392
51	4	10	24	28	ANKÜNDIGUNG	EXAMEN	VERMELDUNG	0		247879999999981	4254
51	4	10	25	39	ERMORDUNG	GESTÄNDNIS	STRAFE	0		783979999999981	9727
51	4	10	26	23	SCHNORCHEL	ATLANTIK	ATLANTIK	1		577229999999981	10959
51	4	10	27	7	LOYALITÄT	BRUDER	TREUE	0		407170000000019	4999
51	4	10	28	29	ZUSPITZUNG	PUNKT	BÜNDELUNG	0		992660000000009	11359
51	4	10	29	13	GENAUIGKEIT	AUFMERKSAMKEIT	PRÄZISION	0		155979999999981	3199
51	4	10	30	16	STRICH	SKIZZE	GEDANKEN	0		118077999999998	13326
51	4	10	31	6	ABSCHLUSS	PROJEKT	ABITUR	0		818470000000019	9440
51	4	10	32	24	MAKEL	SELBSTBEWUSSTSEIN	DETAIL	0		208770000000019	3178
51	4	10	33	1	PROGNOSE	GEWISSHEIT	VERLAUF	0		494070000000019	6076
51	4	10	34	17	KÄFER	RUINE	RUINE	1		132529999999981	3223
51	4	10	35	34	VERDROSSENHEIT	RESIGNATION	WAHL	0		7382	8111
51	4	10	36	8	UMARMUNG	INTEGRATION	FREUNDLICHKEIT	0		352779999999981	7079
51	4	10	37	12	ZENTIMETER	METER	METER	1		117689999999991	1895
51	4	10	38	35	VERLAUF	ENDUNG	DAUER	0		274389999999991	3407
51	4	10	39	3	LINIE	BUS	BUS	1		487979999999981	5303
51	4	10	40	19	DROGE	VERHEIMLICHUNG	KONSUM	0		662329999999981	8303
51	5	11	1	24	AUSSCHAU	GIPFEL	FERNE	0		6260.5	7029
51	5	11	2	12	ATOM	MOLEKÜL	MOLEKÜL	1		108579999999981	2529
51	5	11	3	36	WALZER	GALA	GALA	1		1252	1772
51	5	11	4	18	TREIBSTOFF	KILOMETER	TANK	0		347979999999981	4240
51	5	11	5	39	GEWINNUNG	WERBER	ABBAU	0		106177999999998	11688
51	5	11	6	29	BUDE	KÜHLSCHRANK	WURST	0		485090000000037	5640
51	5	11	7	5	INSTITUTION	ABTEILUNG	INSTITUTION	0		466029999999981	15080
51	5	11	8	22	KARTE	HINDERNIS	ROUTE	0		5700	6410
51	5	11	9	27	DOLCH	STICH	SCHMERZ	0		378979999999981	5326
51	5	11	10	17	HANDSCHRIFT	BUCHSTABE	BRIEF	0		4432	5568
51	5	11	11	26	HAND	GESTE	FUSS	0		210309999999963	3568
51	5	11	12	1	SCHALTER	FLUGHAFEN	FLUGHAFEN	1		281579999999981	6752
51	5	11	13	3	COMPUTER	ZEITVERTREIB	TASTATUR	0		2696	4072
51	5	11	14	14	LEISTUNG	PROVISION	ZEUGNIS	0		279179999999981	3760
51	5	11	15	33	STURZ	REGIERUNG	GLEICHGEWICHT	0		14064	18656
51	5	11	16	11	SCHEIDUNG	INSTABILITÄT	TRENNUNG	0		2840	4477
51	5	11	17	9	WAHL	GREMIUM	PARTEI	0		276179999999981	3669
51	5	11	18	38	WEG	WILLE	WILLE	1		3356	4132
51	5	11	19	34	SYMBOL	WAPPEN	WAPPEN	1		147179999999981	2800
51	5	11	20	20	VATERUNSER	RELIGION	GLAUBE	0		148779999999981	6152
51	5	11	21	4	MEDAILLE	WETTBEWERB	SIEG	0		449579999999981	5968
51	5	11	22	6	AMATEUR	HOBBY	HOBBY	1		229579999999981	4048
51	5	11	23	30	STRATEGIE	NÄHERUNG	METHODE	0		627079999999981	7311
51	5	11	24	10	ZULASSUNG	NACHWEIS	ERLAUBNIS	0		307790000000037	4544
51	5	11	25	35	BEHANDLUNG	MANDEL	THERAPIE	0		11528	12993
51	5	11	26	13	FEHLTRITT	VERANTWORTUNG	BLAMAGE	0		634179999999981	7414
51	5	11	27	23	KATEGORIE	GÜLTIGKEIT	SCHUBLADE	0		176317999999998	19336
51	5	11	28	31	KOPPEL	STIER	STIER	1		1352	2560
51	5	11	29	2	UNTAUGLICHKEIT	FAHRER	FEHLGRIF	0		832779999999981	10816
51	5	11	30	32	KRAMPF	BEIN	BEIN	1		115099999999627	4120
51	5	11	31	19	BEGNADIGUNG	DROHUNG	BARMHERZIGKEIT	0		249659999999963	6032
51	5	11	32	7	BODEN	FUND		0		520479999999981	11008
51	5	11	33	28	VERSEUCHUNG	RATTE	VERUNREINIGUNG	0		2112	4976
51	5	11	34	40	WIND	ELEMENT	WINDHAUCH	0		1063	3268
51	5	11	35	21	GANS	ENTE	HANS	0		416129999999981	9675
51	5	11	36	15	ATTRAKTION	WELTWUNDER	EREIGNIS	0		399459999999963	5327
51	5	11	37	8	REKORD	ARBEITSLOSIGKEIT	WELT	0		6791	7366
51	5	11	38	16	TRAKTOR	LENKSTANGE	LENKSTANGE	1		1986	4070
51	5	11	39	25	PHILOSOPHIE	SINN	SINN	1		391990000000037	6531
51	5	11	40	37	HIRTE	SCHAF	STAB	0		2960	3688
51	6	12	1	29	MOTOR	INDUSTRIALISIERUNG	BENZIN	0		8316	10492
51	6	12	2	27	BEEINFLUSSUNG	VERMARKTUNG	MANIPULATION	0		347320000000019	5895
51	6	12	3	7	HIRN	STUDIE	LEISTUNG	0		307209999999963	4280
51	6	12	4	28	UNSTERBLICHKEIT	AUFERSTEHUNG	EWIGKEIT	0		115909999999963	2367
51	6	12	5	39	ORDNUNG	ZUCHT	STRUKTUR	0		338090000000037	4598
51	6	12	6	23	JUGEND	SCHWIMMBAD	ALTER	0		188080999999996	19496
51	6	12	7	12	HÖLLE	MYTHOS	QUAL	0		5255	5967
51	6	12	8	26	EVOLUTION	ERWEITERUNG	ENTWICKLUNG	0		2247	4574
51	6	12	9	33	ERÖFFNUNG	GRÜNDUNG	GALERIE	0		9008	10120
51	6	12	10	24	ALARM	ÜBUNG	PROBE	0		195870000000019	3271
51	6	12	11	15	VERHAFTUNG	KLINGE	FAAHNDUNG	0		545679999999981	7646
51	6	12	12	22	PARTEI	ABSTIMMUNG	KANDIDAT	0		5416	6480
51	6	12	13	8	KARTELL	KONSENS	ABSPRACHE	0		752109999999963	9063
51	6	12	14	1	EMPFINDUNG	GELASSENHEIT	GEFÜHL	0		333690000000037	4975
51	6	12	15	4	KLOSTER	EINSCHRÄNKUNG	VERZICHT	0		2551	3951
51	6	12	16	25	BESTATTUNG	SELBSTMORD	PFAR	0		139390999999996	20001
51	6	12	17	20	HORN	WARNUNG	WARNUNG	1		940999999996275	5717
51	6	12	18	17	BEGRÜNDER	PRÄSIDENT	URHEBER	0		5664	6760
51	6	12	19	2	GENIE	MATHEMATIK	WAHNSINN	0		158420000000019	3120
51	6	12	20	36	EINSPARUNG	RECHNUNG	KOSTEN	0		2935	3719
51	6	12	21	9	ADER	GESTEIN	GESTEIN	1		116009999999963	2200
51	6	12	22	30	DORF	ISOLATION	ISOLATION	1		136709999999963	3687
51	6	12	23	32	KOORDINATION	HANDHABUNG	MOTORIK	0		504709999999963	6415
51	6	12	24	11	PROGRAMM	KINO	PLAN	0		961490000000037	10703
51	6	12	25	13	STAAT	UNTERSTÜTZUNG	ORGANISATION	0		288720000000019	4919
51	6	12	26	34	BLEI	STAHL	EISEN	0		142409999999963	2128
51	6	12	27	10	ZAUBERKÜNSTLER	TRICK	VERSTECK	0		362309999999963	6823
51	6	12	28	38	ABEND	MORGEN	MORGEN	1		122129999999981	2152
51	6	12	29	19	BAHNSTEIG	ANPASSUNG	GLEIS	0		181840000000037	6007
51	6	12	30	35	NOTLAGE	DILEMMA	HILFE	0		2559	3368
51	6	12	31	37	INVESTITION	KONZERN	VORLAGE	0		941420000000019	10479
51	6	12	32	14	SCHLAFWANDELN	UNWIRKLICHKEIT	MITTERNACHT	0		686020000000019	8453
51	6	12	33	31	REICH	PROFIT	ARM	0		2008	2768
51	6	12	34	5	BINDUNG	BABY	VERHÄLTNIS	0		512929999999981	6746
51	6	12	35	18	PARTY	THEKE	KELLER	0		226440000000037	3500
51	6	12	36	6	SCHLACHTUNG	SCHWEIN	SCHWEIN	1		175120000000019	2703
51	6	12	37	3	BEIFALL	APPLAUS	APPLAUS	1		146170000000019	2479
51	6	12	38	40	KERZE	DOCHT	LEUCHTE	0		177520000000019	3031
51	6	12	39	16	FREUNDIN	ZÄRTLICHKEIT	FREUND	0		310320000000019	4447
51	6	12	40	21	LIKÖR	SEKT	SEKT	1		1207	1703
51	7	13	1	20	ZAHL	PHYSIK	WORT	0		979709999999963	11221
51	7	13	2	25	GERICHTSHOF	UNWAHRHEIT	INSTANZ	0		170309999999963	3012
51	7	13	3	31	TEICH	ÜBERSCHWEMMUNG	FROSCH	0		177029999999981	2738
51	7	13	4	5	AUFTAKT	SPIEL	MUSIK	0		255929999999981	11103
51	7	13	5	39	FREILASSUNG	AUFENTHALT	GEFÄNGNIS	0		100070999999996	11576
51	7	13	6	40	REGENSCHIRM	BEDARF	NOTWENDIGKEIT	0		227009999999963	5886
51	7	13	7	29	KONJUNKTUR	DIAGNOSE	KONSUM	0		7714.5	8932
51	7	13	8	19	INSEL	URLAUBER		0		-1	-1
51	7	13	9	24	ENTSCHLOSSENHEIT	DURCHSETZUNG	WILLE	0		437629999999981	10317
51	7	13	10	36	KLEINIGKEIT	WAAGE	GROSSARTIG	0		109032999999998	15074
51	7	13	11	13	ZAHLUNG	QUITTUNG	RECHNUNG	0		251129999999981	3934
51	7	13	12	27	SUBSTANZ	SEELE	MATERIAL	0		3213	4449
51	7	13	13	15	VERBRÜDERUNG	ENTSCHULDIGUNG	FREUNDSCHAFT	0		539009999999963	11974
51	7	13	14	32	KLEIDERSCHRANK	HANDSCHUH	SCHUH	0		276709999999963	3904
51	7	13	15	26	KUNSTWERK	AUFMACHUNG	MUSEUM	0		11995	13846
51	7	13	16	28	NACHRICHT	GEBURTSTAG	PRESSE	0		214620000000019	3335
51	7	13	17	6	BEGEISTERUNG	GEFÜHL	ENTHUSIASMUS	0		715129999999981	9895
51	7	13	18	2	PARK	VEGETATION	ANLAGE	0		727109999999963	10015
51	7	13	19	21	REVOLUTION	WIDERSTAND	REBELLION	0		700709999999963	13114
51	7	13	20	10	MILCH	KÄSE	KÄSE	1		897229999999981	10839
51	7	13	21	37	FLAMME	LEUCHTE	OFEN	0		290809999999963	3452
51	7	13	22	9	STALL	KUH	PFERD	0		445509999999963	5447
51	7	13	23	16	TRAINING	PULS	SCHWEISS	0		491929999999981	6223
51	7	13	24	8	BEWUNDERUNG	SCHÖNHEIT	ANERKENNUNG	0		367129999999981	5423
51	7	13	25	38	SUBMISSION	ERNIEDRIGUNG	UNTERORDNUNG	0		131909999999963	3927
51	7	13	26	3	OZEAN	KRABBE	FISCHER	0		794470000000019	9535
51	7	13	27	18	BEWERTUNG	KELLNERIN	EINSCHÄTZUNG	0		2679	5871
51	7	13	28	17	WAFFE	KRIEG	KRIEG	1		379109999999963	4567
51	7	13	29	34	FRAU	BLUSE	MANN	0		103720000000019	1631
51	7	13	30	12	TRAINER	STIL	STIL	1		127909999999963	1967
51	7	13	31	4	SPRECHER	AUFRUF	STADION	0		191790000000037	3056
51	7	13	32	7	KRANZ	NEST	NEST	1		148609999999963	2342
51	7	13	33	33	SENDER	NOTIZ	EMPFANG	0		328709999999963	6431
51	7	13	34	23	STREIK	KONFLIKT	STREIT	0		104640000000037	1994
51	7	13	35	30	HASS	GEFECHT	GEHÄSSIGKEIT	0		362009999999963	5748
51	7	13	36	1	WAHNSINN	ANSTALT	GENIE	0		380709999999963	4543
51	7	13	37	35	ZUCKER	SPEISE	PEITSCHE	0		840729999999981	9656
51	7	13	38	11	DOKUMENT	BESCHEINIGUNG	AMT	0		397429999999981	4454
51	7	13	39	22	WIEDERHERSTELLUNG	VERSCHLECHTERUNG	REKONSTRUKTION	0		210309999999963	6064
51	7	13	40	14	MUSIK	OPER	TANZ	0		207620000000019	2710
51	8	14	1	6	LIMIT	MAXIMUM	GRENZE	0		173830000000075	4890
51	8	14	2	26	RASSE	NATIONALIST	NAZI	0		375940000000037	4543
51	8	14	3	20	ERKLÄRUNG	WISSENSCHAFT	ERLÄUTERUNG	0		456730000000075	14367
51	8	14	4	8	EXPERIMENT	UNTERSUCHUNG	GEDÄCHTNIS	0		666809999999963	8476
51	8	14	5	7	VORBEREITUNG	VERÖFFENTLICHUNG	ORGANISATION	0		9815.5	11786
51	8	14	6	30	DIAKONIE	VERSORGUNG	HILFE	0		567659999999963	6319
51	8	14	7	35	LIST	NAZI	TÜCKE	0		4119.5	4871
51	8	14	8	34	NACHBARSCHAFT	HECKE	HECKE	1		527940000000037	6183
51	8	14	9	33	KNOBLAUCH	VAMPIR	VAMPIR	1		174640000000037	4026
51	8	14	10	19	MINIMUM	NOTWENDIGKEIT	GERINGSTE	0		415730000000075	5773
51	8	14	11	25	FRIEDEN	ALLIANZ	TAUBE	0		151674000000004	16006
51	8	14	12	29	FAUST	GEWALT	GEWALT	1		1200.5	2168
51	8	14	13	17	TECHNOLOGIE	GEHIRNWÄSCHE	INGENIEUR	0		379140000000037	9519
51	8	14	14	5	GANG	TOR	FLUR	0		345530000000075	4140
51	8	14	15	36	SÄUFER	WIRT	ALKOHOL	0		371440000000037	7098
51	8	14	16	37	PARLAMENT	KANZLER	REGIERUNG	0		2367.5	3647
51	8	14	17	10	SCHMUGGEL	IMPORT	WARE	0		1367.5	2055
51	8	14	18	9	INTENSIVSTATION	KRANKENHAUS	OPERATION	0		559140000000037	7079
51	8	14	19	32	SCHLUSSFOLGERUNG	KONSEQUENZ	FAZIT	0		163130000000075	3735
51	8	14	20	12	UNHEIL	ALPTRAUM	UNGLÜCK	0		113913000000007	12951
51	8	14	21	13	URLAUB	AUSFALL	STRAND	0		3311.5	4688
51	8	14	22	2	SOLO	MUSIKINSTRUMENT	SINGLE	0		114969999999925	2366
51	8	14	23	21	UNABHÄNGIGKEIT	SELBSTBESTIMMUNG	FREIHEIT	0		4071.5	5463
51	8	14	24	22	AUTOR	ERFINDUNG	URHEBER	0		103930000000075	3839
51	8	14	25	16	FREUNDSCHAFT	GEFÄHRTE	SANDKASTEN	0		383130000000075	5791
51	8	14	26	39	GESELLSCHAFT	EINHEIT	GEMEINDE	0		349619999999925	4616
51	8	14	27	40	LEBER	ORGAN	ORGAN	1		150959999999963	2849
51	8	14	28	1	GEMEINSCHAFT	ZUSAMMENARBEIT	GESELLSCHAFT	0		622030000000075	7756
51	8	14	29	27	HINDERUNG	SIEGEL	HÜRDE	0		1583.5	2772
51	8	14	30	38	ZELT	ZIRKUS	ZIRKUS	1		1250.5	3099
51	8	14	31	18	KONFRONTATION	RACHE	STREIT	0		2150.5	3054
51	8	14	32	28	SCHLÄGER	KRIMINALITÄT	HOCKEY	0		679130000000075	7714
51	8	14	33	11	PRÄDIKAT	PRIMA	VERB	0		115003000000007	12879
51	8	14	34	14	WANGE	CHRIST	CHRIST	1		1700.5	2529
51	8	14	35	4	INFLATION	ENTWERTUNG	ENTWERTUNG	1		177030000000075	3362
51	8	14	36	24	VATER	VORBILD	BESCHÜTZER	0		627130000000075	11927
51	8	14	37	23	FLÜCHTLING	ASYL	HEIM	0		2599.5	4279
51	8	14	38	31	TOD	NOTWEHR	ENDE	0		199130000000075	2588
51	8	14	39	15	LAMM	MITTAGESSEN	MITTAGESSEN	1		1451.5	6050
51	8	14	40	3	IDIOT	UNSINN	BLÖDMANN	0		193840000000037	7055
								69
