## Supplementary material for "Vast amounts of encoded items nullify but do not reverse the effect of sleep on declarative memory": Dataset: PAL_51_2_2.xlsx

### Sheet: Tabelle1
VP_Nr	Block	VersioN	counter	pair_code	cue	correct_answer	answer		accuracy	reactiontime1	reactiontime2
51	1	15	1	22	STROH	WALDBRAND	BALLEN	0		11000	11927
51	1	15	2	27	KUNST	ARTIST	GALERIE	0		3150.1	5230
51	1	15	3	20	REGENBOGEN	FARBE	FARBE	1		1652.3	2818
51	1	15	4	2	UNTERSCHRIFT	FORMULAR	SIGNATUR	0		4732.2	8044
51	1	15	5	10	ZOO	BÄR	KÄFIG	0		8855.1	9919
51	1	15	6	26	POLIZEI	EINSATZ	WACHE	0		2767.1	4447
51	1	15	7	3	VORSTAND	LEITER	VEREIN	0		10743	12026
51	1	15	8	15	TRITT	SOHLE	RÜCK	0		11572.2	12880
51	1	15	9	13	WANDEL	ZWISCHENZEIT	KLIMA	0		16372.2	17230
51	1	15	10	23	OPPOSITION	VERWEIGERUNG	REGIERUNG	0		5481.5	7998
51	1	15	11	9	SUBKULTUR	UNTERGRUND	UNTERGRUND	1		11023.2	12711
51	1	15	12	38	GEGNER	WAFFENSTILLSTAND	FEIND	0		1632.2	2580
51	1	15	13	17	KOOPERATION	MITHILFE	KONSTELLATION	0		622020000000001	9060
51	1	15	14	14	REGIME	ZERSCHLAGUNG	MACHT	0		206110000000001	3199
51	1	15	15	31	ERMITTLUNG	SCHULD	VERBRECHEN	0		751920000000001	17111
51	1	15	16	40	BEARBEITUNG	HONORAR	DOKUMENT	0		12889.3	15287
51	1	15	17	4	BRILLE	KRAWATTE	SONNE	0		10199.2	11103
51	1	15	18	8	GELIEBTE	GEHEIMNIS	GEHEIMNIS	1		313939999999999	4945
51	1	15	19	5	STÜTZE	BEGLEITER	HUND	0		728289999999999	8046
51	1	15	20	11	SCHÄTZUNG	SPEKULATION		0		-1	-1
51	1	15	21	29	INTERVENTION	STREIT	REBELLION	0		674320000000001	8383
51	1	15	22	37	BEFRAGUNG	MEHRHEIT	INTER	0		14295.1	20001
51	1	15	23	1	PYRAMIDE	ARCHITEKTUR	ARCHITEKTUR	1		309320000000001	5537
51	1	15	24	25	DRECK	VERUNREINIGUNG	MÜLL	0		205110000000001	3003
51	1	15	25	19	ARBEITER	EINKOMMEN	SOZIA	0		18836.7	20001
51	1	15	26	33	TAGEBUCH	BIOGRAPHIE	KALENDER	0		690999999999767	6573
51	1	15	27	30	ERDBALL	WELTKARTE	GLOBUS	0		790320000000001	11815
51	1	15	28	36	INFORMATIK	PROGRAMMIERUNG	PROGRAMMIEREN	0		5105	10533
51	1	15	29	24	AKTEUR	DRAMATIK	DRAMA	0		2009	3193
51	1	15	30	28	BILD	FOTO	FOTO	1		283920000000001	3735
51	1	15	31	39	DESSERT	HONIG	SPEISE	0		236720000000001	4495
51	1	15	32	32	FORMEL	BERECHNUNG	ALGEBRA	0		695920000000001	11695
51	1	15	33	18	ERNÄHRUNG	EIWEIß	VERDAUUNG	0		247920000000001	5799
51	1	15	34	34	PATRIOTISMUS	EXTREMISMUS	HEIMA	0		17774.2	20001
51	1	15	35	16	SONNE	GRAD	MOND	0		441890000000002	5085
51	1	15	36	6	MANDANT	RECHT	ANWALT	0		255120000000001	5039
51	1	15	37	21	AUSEINANDERSETZUNG	ÜBERLEGUNG	KONFRONTATION	0		6955	11759
51	1	15	38	12	TECHNIKER	INGENIEUR	HANDWERKER	0		16711.2	18935
51	1	15	39	7	DONNER	BLITZ	BLITZ	1		286320000000001	4673
51	1	15	40	35	GOTT	VEREHRUNG	GLAUBE	0		6302.5	8325
51	2	16	1	36	BOMBE	TERRORIST	ATOM	0		11918.3	13502
51	2	16	2	27	ROUTE	HEIMWEG	STRASSE	0		12551.3	14535
51	2	16	3	5	NATION	EINIGKEIT	LAND	0		15527.3	16360
51	2	16	4	28	BOOT	MATROSE	MEER	0		14718.3	15569
51	2	16	5	10	FLÄCHE	ZENTRUM	PUNKT	0		8402.5	14980
51	2	16	6	8	BEFUGNIS	ERMÄCHTIGUNG	ERLAUBNIS	0		264060000000009	5279
51	2	16	7	39	FLIRT	ROMANTIK	ROMANTIK	1		131880000000005	5415
51	2	16	8	7	KOMMENTAR	PRESSE	MODERATOR	0		12927.3	16431
51	2	16	9	34	STUDENT	KLAUSUR	DOZENT	0		3021	5140
51	2	16	10	21	RANG	HIERARCHIE	HIERARCHIE	1		136230000000005	3379
51	2	16	11	24	MODE	HOSE	HOSE	1		577410000000009	6838
51	2	16	12	14	KOCH	OFEN	BREI	0		861330000000005	9775
51	2	16	13	12	KAPITALISMUS	KOMMUNISMUS	KOMMUNISMUS	1		113539999999991	6839
51	2	16	14	32	BAUER	FARM	WIESE	0		10103.3	11191
51	2	16	15	38	PRIESTER	KATHEDRALE	KIRCHE	0		613539999999991	7247
51	2	16	16	1	BEHÖRDE	KÜNDIGUNG	ANTRAG	0		555930000000005	9415
51	2	16	17	37	MÖRDER	SÜNDE	SÜNDE	1		4515	5631
51	2	16	18	22	DIREKTION	BESCHLUSS	VERWALTUNG	0		463930000000005	6767
51	2	16	19	9	SCHNITT	FILM	FILM	1		327139999999991	4263
51	2	16	20	25	CHARAKTER	OFFENHEIT	FREUNDLICHKEIT	0		104578999999999	16447
51	2	16	21	35	FREUDE	LUST	VERGNÜGEN	0		395130000000005	6818
51	2	16	22	16	BIRKE	LAUB	LAUB	1		345210000000009	7572
51	2	16	23	31	EXEKUTION	ERSCHIEßUNG	ERSCHIESSUNG	1		305539999999991	8596
51	2	16	24	11	PHASE	STADIUM	EPOCHE	0		382619999999995	5106
51	2	16	25	26	PUBLIKUM	ZUSCHAUER	ZUSCHAUER	1		114073999999999	14631
51	2	16	26	23	BOSS	HEMD	CHEF	0		101519999999995	2103
51	2	16	27	18	ASSISTENT	PROFESSION	GESCHÄFTSFÜHRER	0		939919999999995	13351
51	2	16	28	3	SEE	WASSER	WASSER	1		183930000000005	2887
51	2	16	29	19	AFFÄRE	PARTNERSCHAFT	GEHEIMNIS	0		343139999999991	12087
51	2	16	30	30	AUSKUNFT	PROPAGANDA	INFORMATION	0		182339999999991	4735
51	2	16	31	17	JUSTIZ	GLAUBWÜRDIGKEIT	ANSTALT	0		553539999999991	9559
51	2	16	32	13	JOURNALIST	PRESSEFREIHEIT	PRESSE	0		156339999999991	4407
51	2	16	33	20	ANLAGE	RENDITE	BRUNNEN	0		133193999999999	14605
51	2	16	34	15	VISUM	TOURISMUS	AUFENTHALT	0		290619999999995	4670
51	2	16	35	33	VERGÜTUNG	GELD	GEHALT	0		198030000000005	2852
51	2	16	36	40	VIRUS	ERREGER	THERAPIE	0		251039999999991	11337
51	2	16	37	4	UNRECHT	BENACHTEILIGUNG	GERECHTIGKEIT	0		158119999999995	4021
51	2	16	38	6	BEVÖLKERUNG	MASSE	MASSE	1		3549.5	5111
51	2	16	39	2	GEFAHR	HAI	VORSICHT	0		767139999999991	9063
51	2	16	40	29	GERICHT	VERHANDLUNG	GERECHTIGKEIT	0		220610000000009	5023
51	3	1	1	7	ZEITUNG	DRUCK	DRUCK	1		193089999999991	2883
51	3	1	2	27	GRUNDRECHT	VERFASSUNG	VERFASSUNG	1		335710000000009	5775
51	3	1	3	37	ANEKDOTE	WITZ	WITZ	1		172729999999981	3096
51	3	1	4	24	BEDÜRFNIS	WERBUNG	WUNSCH	0		722970000000019	14582
51	3	1	5	18	TRINKSPRUCH	SPRICHWORT	FEIER	0		7951.5	9016
51	3	1	6	1	PELZ	FUCHS	FUCHS	1		167229999999981	6959
51	3	1	7	14	STERN	WEIHNACHTEN	SCHNUPPE	0		6414.5	8429
51	3	1	8	13	KUGEL	QUADRAT	QUADRAT	1		524289999999991	7704
51	3	1	9	23	SÄNGER	KÜNSTLER	BÜHNE	0		172739999999991	3344
51	3	1	10	33	RÜSTUNG	ANGRIFF	RITTER	0		523029999999981	6478
51	3	1	11	40	PUPPE	KIND	MÄDCHEN	0		395139999999991	8500
51	3	1	12	2	MASCHINE	APPARAT	AUTOMAT	0		11410.5	16779
51	3	1	13	15	BECHER	KAFFEE	PAPPE	0		118732999999998	14246
51	3	1	14	10	ABSPRACHE	VERTRAG	ABMACHUNG	0		819139999999991	10631
51	3	1	15	36	RÜCKSCHRITT	VERGANGENHEIT	VERGANGENHEIT	1		326339999999991	5487
51	3	1	16	30	BEGRIFF	BEDEUTUNG	WORT	0		789720000000019	8744
51	3	1	17	39	SCHAMGEFÜHL	KÖRPER		0		14902.5	18950
51	3	1	18	22	LÖSUNG	PROBLEM	PROBLEM	1		148739999999991	2962
51	3	1	19	5	BERUF	ANERKENNUNG	BERUFUNG	0		6900.5	12036
51	3	1	20	16	VOGEL	KATZE	NEST	0		515939999999991	13159
51	3	1	21	8	BARGELD	WERT	KOHLE	0		504729999999981	5895
51	3	1	22	28	URHEBER	KAUSALITÄT	AUTOR	0		3951.5	5066
51	3	1	23	3	STILLE	EINSAMKEIT	RUHE	0		828179999999981	8948
51	3	1	24	29	MANGEL	VERZICHT	VERZICHT	1		4871.5	6383
51	3	1	25	19	ERDE	STEIN	ELEMENT	0		3927.5	8975
51	3	1	26	6	CHAOS	STRUKTUR	GENIE	0		8871.5	9607
51	3	1	27	34	EMPFEHLUNG	RAT	RAT	1		11263.5	11762
51	3	1	28	31	NÄSSE	GEWITTER	PFÜTZE	0		958229999999981	12660
51	3	1	29	11	GEHIRN	BEWUSSTSEIN	SCHÄDEL	0		930329999999981	14487
51	3	1	30	35	FIGUR	BRETT	TOP	0		11237	12263
51	3	1	31	20	INFORMATION	INHALT	AUSKUNFT	0		5655.5	7167
51	3	1	32	26	SKLAVE	KÖNIG	UNTERGEBENER	0		387929999999981	6538
51	3	1	33	32	EINGEBUNG	IDEE	IDEE	1		158029999999981	2356
51	3	1	34	21	DEMOKRATIE	SYSTEM	DIKTATUR	0		977520000000019	11959
51	3	1	35	38	FÄHIGKEIT	VERANLAGUNG	TALENT	0		2335.5	3215
51	3	1	36	9	FORM	KREIS	FUNKTION	0		5327.5	6487
51	3	1	37	12	NUTZEN	KOSTEN	KOSTEN	1		1839.5	2671
51	3	1	38	25	SPASS	FEIER	FREUDE	0		912720000000019	10079
51	3	1	39	4	STURM	WINDHAUCH	WIND	0		554329999999981	6176
51	3	1	40	17	STAUB	SAUBERKEIT	SAND	0		8286	9350
51	4	2	1	2	MALER	PIANIST	FARBE	0		671920000000019	9305
51	4	2	2	32	TRAUM	WIRKLICHKEIT	FÄNGER	0		294970000000019	5302
51	4	2	3	37	DÄMMERUNG	MORGENGRAUEN	MORGENRÖTE	0		148739999999991	16799
51	4	2	4	27	SCHICKSAL	IRONIE	TRAUER	0		376760000000009	4951
51	4	2	5	6	ZUWACHS	FORTSCHRITT	GEWINN	0		465560000000009	5887
51	4	2	6	7	GRAS	VIEH	HALM	0		513560000000009	7175
51	4	2	7	12	KOMÖDIE	DRAMA	TRAGÖDIE	0		182210000000009	5391
51	4	2	8	34	PRÜFUNG	MISSERFOLG	STRESS	0		219879999999981	5658
51	4	2	9	25	DISZIPLIN	GEHORSAM	EHRGEIZ	0		830210000000009	11340
51	4	2	10	23	BUNGALOW	SIEDLUNG	SIEDLUNG	1		326360000000009	4799
51	4	2	11	39	FASS	KELLER		0		180368999999999	20001
51	4	2	12	19	GEISEL	GEFANGENER	TROPFEN	0		231239999999991	4997
51	4	2	13	22	MACHT	HERRSCHER	REGIERUNG	0		286370000000019	11711
51	4	2	14	28	UHR	KIRCHE	KIRCHE	1		2271.5	9351
51	4	2	15	8	BERG	HÜTTE	EDELWEISS	0		3903.5	5655
51	4	2	16	36	AUSWERTUNG	ERGEBNIS	ERGEBNIS	1		674370000000019	11119
51	4	2	17	17	VERSCHLEIERUNG	KOPFTUCH	BETRUG	0		107868999999999	11911
51	4	2	18	1	BLICK	PERSPEKTIVE	AUGEN	0		679160000000009	7760
51	4	2	19	13	TIER	FROSCH	MENSCH	0		8494.5	10694
51	4	2	20	40	POSTKUTSCHE	PFERD	PFERD	1		738310000000009	8567
51	4	2	21	4	KRITIK	ZWEIFEL	KOMMENTAR	0		120476000000001	16239
51	4	2	22	31	HÄRTE	KRAFT	STRAFE	0		716770000000019	8351
51	4	2	23	15	SEEGANG	DAMPFER	ÜBELKEIT	0		523160000000009	7575
51	4	2	24	38	NEFFE	GROSSMUTTER	GROSSMUTTER	1		253570000000019	5183
51	4	2	25	21	ANSTAND	SITTE	TUGENDHAFTIGKEIT	0		108877000000002	13454
51	4	2	26	29	TAL	WIESE	BERG	0		760870000000019	8368
51	4	2	27	33	ERLÖSUNG	HIMMELREICH	HEIL	0		2695.5	3390
51	4	2	28	30	SPRACHE	AKUSTIK		0		-1	-1
51	4	2	29	35	ANFORDERUNG	SCHWIERIGKEIT		0		-1	-1
51	4	2	30	16	KRITERIUM	AUSWAHL	MASSSTAB	0		3380.5	6179
51	4	2	31	26	FRAGE	EINWAND	ANTWORT	0		1200.5	2459
51	4	2	32	9	GESPENST	ERSCHEINUNG	GEIST	0		5300.5	5989
51	4	2	33	24	GNADE	BARMHERZIGKEIT	BARMHERZIGKEIT	1		1366.5	5510
51	4	2	34	18	SCHMETTERLING	BLÜTE	RAUPE	0		148770000000019	2415
51	4	2	35	11	EHE	VERLOBUNG	VERLOBUNG	1		250370000000019	4072
51	4	2	36	5	FREUND	VERTRAUEN	FREUNDIN	0		4542.5	6670
51	4	2	37	3	VERLUST	ABNAHME	MANGEL	0		539160000000009	6319
51	4	2	38	14	HAUT	BLUT	BLUT	1		3455.5	4047
51	4	2	39	10	ILLUSION	WAHRNEHMUNG	TÄUSCHUNG	0		352570000000019	5090
51	4	2	40	20	BEGRÜSSUNG	FREUNDLICHKEIT	ABSCHIED	0		234070000000019	3509
51	5	3	1	36	JUNGE	MÄDCHEN	MÄDCHEN	1		155870000000019	3312
51	5	3	2	18	GEDÄCHTNIS	ELEFANT	ERINNERUNG	0		757370000000019	9040
51	5	3	3	7	NORM	MORAL	MASS	0		100615999999996	11770
51	5	3	4	12	DAMPF	LOKOMOTIVE	LOKOMOTIVE	1		233040000000037	12323
51	5	3	5	25	ZWIELICHT	UNTERWELT	DÄMMERUNG	0		493609999999963	6226
51	5	3	6	14	FORDERUNG	GEHALT	VERLANGEN	0		108607999999998	12164
51	5	3	7	20	LARVE	RAUPE	RAUPE	1		125579999999981	1986
51	5	3	8	5	INDUSTRIE	BRANCHE	KONZERN	0		132287999999998	16021
51	5	3	9	30	TAT	ABSICHT	TÄTER	0		532159999999963	6559
51	5	3	10	17	GEIST	FLASCHE	WEG	0		269079999999981	8143
51	5	3	11	3	TÄUSCHUNG	ECHTHEIT	ILLUSION	0		407059999999963	5607
51	5	3	12	4	STUHL	SESSEL	TISCH	0		814370000000019	11928
51	5	3	13	29	PUDDING	SÜSSIGKEITEN	SPEISE	0		210279999999981	10369
51	5	3	14	32	CHANCE	BEGEGNUNG	MÖGLICHKEIT	0		111885999999996	12612
51	5	3	15	39	GESCHREI	PANIK	RUF	0		116812999999998	12808
51	5	3	16	24	RICHTER	GERECHTIGKEIT	HENKER	0		12202	13839
51	5	3	17	38	DEFINITION	KONZEPT	ERLÄUTERUNG	0		165479999999981	3799
51	5	3	18	13	HELDENMUT	TAPFERKEIT	STOÖU	0		153987999999998	20001
51	5	3	19	34	ERDGESCHOSS	DACHBODEN	DACHGESCHOSS	0		151087999999998	17740
51	5	3	20	11	APFEL	PFIRSICH	BIRNE	0		863940000000037	10079
51	5	3	21	8	MEINEID	EHRENHAFTIGKEIT	SCHWUR	0		231979999999981	3239
51	5	3	22	10	LEIDENSCHAFT	KUSS	PASSION	0		2133	3866
51	5	3	23	22	ZEIT	URSPRUNG	GELD	0		421970000000019	4820
51	5	3	24	15	PAPIER	BRIEF	HOLZ	0		972779999999981	10487
51	5	3	25	6	BESITZ	ANTEIL	EIGENTUM	0		691179999999981	9799
51	5	3	26	27	ALKOHOL	OPIUM	SUCHT	0		347979999999981	4191
51	5	3	27	23	ARMUT	ELEND	ELITE	0		15238	16111
51	5	3	28	40	PLAN	GROSSSTADT	STUNDE	0		802379999999981	13680
51	5	3	29	21	STOLZ	RUHM	VORURTEIL	0		523079999999981	18982
51	5	3	30	31	VERGLEICH	GLEICHNIS		0		-1	-1
51	5	3	31	26	BEWEIS	TATSACHE	FAAHNDUNG	0		5242	14649
51	5	3	32	2	VULKAN	EXPLOSION	EXPLOSION	1		147659999999963	3300
51	5	3	33	9	ANSICHT	MEINUNG	STANDPUNKT	0		681559999999963	9138
51	5	3	34	28	SEGEN	SCHÖPFER		0		-1	-1
51	5	3	35	35	PROFIL	QUERSCHNITT	SEITENANSICHT	0		134197999999998	15428
51	5	3	36	19	GESUNDHEIT	IMPFUNG	KRANKHEIT	0		606279999999981	7574
51	5	3	37	33	AUTO	PRESTIGE	STRASSE	0		733579999999981	8574
51	5	3	38	37	WOLLE	KLEIDUNG	KLEIDUNG	1		15891	17489
51	5	3	39	16	GEBÄUDE	HOTEL	SCHULE	0		778290000000037	9158
51	5	3	40	1	GIFT	MORD	SCHLANGE	0		113117999999998	12871
51	6	4	1	34	SCHLEMMER	LECKERBISSEN		0		-1	-1
51	6	4	2	39	GESCHICHTE	ENTWICKLUNG	EPOCHE	0		517790000000037	7778
51	6	4	3	30	MUSIKER	AKKORDEON	BÜHNE	0		316790000000037	4280
51	6	4	4	32	DIENER	HALTUNG	UNTERGEBENER	0		856790000000037	10941
51	6	4	5	5	MÖNCH	NONNE	NONNE	1		148890000000037	2313
51	6	4	6	7	HIMMEL	FIRMAMENT	HÖLLE	0		369340000000037	6768
51	6	4	7	15	MOOR	SUMPF	SUMPF	1		107190000000037	2632
51	6	4	8	16	ERFORSCHUNG	PATENT	WISSENSCHAFT	0		622379999999981	7927
51	6	4	9	8	GLÜCK	ZUFALL	HANS	0		212240000000037	3055
51	6	4	10	21	DIAMANT	GOLD	EDELSTEIN	0		338390000000037	5065
51	6	4	11	3	SALAT	GARTEN	OBST	0		501170000000019	6199
51	6	4	12	26	DICKICHT	WALD	WALD	1		570190000000037	6486
51	6	4	13	6	STIRN	KINN	KINN	1		1888	2696
51	6	4	14	12	THEORIE	AUSNAHME	PRAXIS	0		227190000000037	3717
51	6	4	15	38	SAUERSTOFF	LUFT	KOHLENSTOFFDIOXID	0		153779999999981	7954
51	6	4	16	9	LAUNE	HUMOR	FREUDE	0		13536	17112
51	6	4	17	17	KLIPPE	ABGRUND	ABGRUND	1		510509999999963	6724
51	6	4	18	25	BETTLER	UNGLÜCK	ARMUT	0		318470000000019	4963
51	6	4	19	10	ZIEL	RICHTUNG	START	0		537540000000037	6566
51	6	4	20	23	GEDICHT	LIEBE	LIEBE	1		358040000000037	4540
51	6	4	21	40	GENUSS	ZIGARRE	KOCH	0		6174	6934
51	6	4	22	24	LABYRINTH	SUCHE	AUSGANG	0		1837	6368
51	6	4	23	35	FAHNE	EROBERUNG	SYMBOL	0		659990000000037	11928
51	6	4	24	2	SCHÜLER	DOZENT	DOZENT	1		354279999999981	4752
51	6	4	25	37	ANGST	SCHLANGE	HASE	0		518379999999981	8598
51	6	4	26	11	AUFGABE	ERLEDIGUNG	LÖSUNG	0		344890000000037	4681
51	6	4	27	13	NAGEL	METALL	METALL	1		147190000000037	2488
51	6	4	28	1	GRUPPE	VERSAMMLUNG	KONTROLLE	0		106717999999998	12399
51	6	4	29	18	BESESSENHEIT	TEUFEL	WAHN	0		3904	5376
51	6	4	30	20	ANDEUTUNG	VERDACHT		0		-1	-1
51	6	4	31	28	GÖTTIN	GEBET	NACHT	0		849259999999963	9308
51	6	4	32	14	ERGÄNZUNG	ZUSATZ	ZUSATZ	1		233079999999981	3429
51	6	4	33	19	BETRAG	WECHSEL	SUMME	0		3925	4989
51	6	4	34	22	ZIMMER	ECKE	WOHNUNG	0		636679999999981	7479
51	6	4	35	29	ANFÜHRER	CHEF	NACHFOLGENDE	0		5135	8183
51	6	4	36	27	VERRAT	TREUE	STRAFE	0		4520	5568
51	6	4	37	36	POLIZIST	WACHE	WACHE	1		735990000000037	8208
51	6	4	38	33	BEGABUNG	VERERBUNG	TALENT	0		137440000000037	2295
51	6	4	39	4	ANGEBOT	MARKT	NACHFRAGE	0		1376	3600
51	6	4	40	31	MERKMAL	DETAIL	DETAIL	1		184790000000037	3084
51	7	5	1	11	MÖBEL	LEHNE	HAUS	0		1818	3386
51	7	5	2	38	FAHRZEUG	KETTE	AUTO	0		111632000000002	12351
51	7	5	3	35	GETREIDE	DINKEL	DINKEL	1		309970000000019	4196
51	7	5	4	16	REISE	KONTINENT	BUS	0		8754	9250
51	7	5	5	36	STRASSE	TEER	BERG	0		137510999999996	14480
51	7	5	6	10	INSTRUMENT	OBOE	VIOLINE	0		234190000000037	3999
51	7	5	7	32	FABRIK	PRODUKTION	INDUSTRIE	0		201390000000037	4199
51	7	5	8	12	FLOCKEN	SCHNEE	SCHNEE	1		3821.5	4702
51	7	5	9	33	REPTIL	ECHSE	ECHSE	1		157829999999981	2463
51	7	5	10	19	SCHULE	HOLZ	LEHRER	0		151430999999996	15927
51	7	5	11	5	ORCHESTER	KONZERT	GRABEN	0		901490000000037	10274
51	7	5	12	6	GLAUBE	BIBEL	RELIGION	0		182009999999963	3140
51	7	5	13	1	KRUG	BIER	MASS	0		745509999999963	9135
51	7	5	14	27	SCHAUSPIEL	BÜHNE	HAUS	0		440390000000037	4927
51	7	5	15	37	WEBER	KAMM	STOFF	0		111412999999998	12896
51	7	5	16	7	AUFSTAND	REBELLION	REVOLTE	0		208690000000037	4143
51	7	5	17	26	FAHRRAD	PEDAL	ANHÄNGER	0		537490000000037	7407
51	7	5	18	25	SPORT	SCHWEISS	AUSDAUER	0		581979999999981	7336
51	7	5	19	24	INFEKTION	SCHMERZEN	VIRUS	0		246209999999963	3229
51	7	5	20	3	BRÜCKE	SAN FRANCISCO	ZAHN	0		120799000000004	13459
51	7	5	21	15	TROPEN	AMAZONAS	ÄQUATOR	0		444409999999963	7740
51	7	5	22	28	STIFT	KAPPE	FEDERMAPPE	0		970170000000019	11498
51	7	5	23	4	MAUER	BRÜSTUNG	FUGEN	0		345209999999963	7996
51	7	5	24	39	VERLETZUNG	SCHORF	PFLASTER	0		495090000000037	6295
51	7	5	25	8	HEFT	NOTE	NOTE	1		575090000000037	6706
51	7	5	26	14	ANGABE	ZEUGE	AUFSCHLAG	0		115000999999996	18149
51	7	5	27	21	BÜNDNIS	PAKT	GEMEINSCHAFT	0		731009999999963	9822
51	7	5	28	2	GELENK	KEULE	KEULE	1		3597	4496
51	7	5	29	23	ZÜGEL	WENDE	PFERD	0		523009999999963	6534
51	7	5	30	30	HEER	INFANTERIE	SPEER	0		619890000000037	7124
51	7	5	31	9	KAUFHAUS	SCHAUFENSTER	SUPERMARKT	0		640990000000037	8139
51	7	5	32	20	RIESE	SCHRITT		0		131100999999996	14599
51	7	5	33	13	GESICHT	MASKE	KÖRPER	0		882990000000037	9918
51	7	5	34	34	EREIGNIS	FEST	FEIER	0		819090000000037	8970
51	7	5	35	22	NATUR	PFLANZE	PFLANZE	1		113209999999963	2364
51	7	5	36	31	AUFTRAG	ARBEIT	MISSION	0		487920000000019	5895
51	7	5	37	40	FLOTTE	DECK	SCHIFF	0		333420000000019	4550
51	7	5	38	17	SCHIFF	DOCK	RUDER	0		100740999999996	10954
51	7	5	39	18	BAHNHOF	KIOSK	GÜTER	0		626729999999981	7035
51	7	5	40	29	PINSEL	LEINWAND	STRICH	0		222020000000019	3310
51	8	6	1	28	BIBLIOTHEK	SIGNATUR	AUSLEIHE	0		366809999999963	5305
51	8	6	2	36	INSEKT	LIBELLE	LIBELLE	1		125019999999925	3059
51	8	6	3	15	GEFÄNGNIS	VERGEHEN	ZELLE	0		247009999999963	7038
51	8	6	4	3	GEBIRGE	EDELWEISS	EDELWEISS	1		4590	6535
51	8	6	5	32	SCHMIED	HUFEISEN	HUFEISEN	1		127930000000075	3687
51	8	6	6	29	GRILLEN	SOMMER	SOMMER	1		223130000000075	6391
51	8	6	7	17	REVOLVER	KALIBER	MUNITION	0		101113000000007	11576
51	8	6	8	5	EISENBAHN	SCHIENE	SCHIENEN	1		118219999999925	2318
51	8	6	9	24	SPIELZEUG	PLASTIK	PLASTIK	1		612509999999963	7551
51	8	6	10	2	WEIN	BLUME	REBE	0		587109999999963	6599
51	8	6	11	23	NÄHEN	KREUZSTICH	SCHNEIDER	0		918309999999963	11855
51	8	6	12	13	VERORDNUNG	BESCHEID	VORSCHRIFT	0		480280000000075	7455
51	8	6	13	1	UFER	DAMM	DAMM	1		374330000000075	5231
51	8	6	14	19	THEATER	REIHE	OPER	0		317509999999963	3904
51	8	6	15	30	BUCH	SCHRIFTSTELLER	AUTOR	0		791019999999925	11366
51	8	6	16	14	HOCHZEIT	ALTAR	VERLOBUNG	0		170309999999963	3431
51	8	6	17	39	LABOR	PIPETTE	PIPETTE	1		127109999999963	3383
51	8	6	18	38	FISCH	SCHUPPEN	FLOSSE	0		818330000000075	9183
51	8	6	19	22	ENERGIE	ÖL	KOHLENHYDRATE	0		215130000000075	4592
51	8	6	20	25	AQUARELL	GALERIE	GEMÄLDE	0		378230000000075	5982
51	8	6	21	34	MUSKEL	SEHNE	EIWEISS	0		224709999999963	4519
51	8	6	22	16	NACHT	SCHEINWERFER	TAG	0		139859999999963	1871
51	8	6	23	20	RINGE	BAUM	SYMBOL	0		525169999999925	6767
51	8	6	24	31	ORKAN	WIRBEL	WINDHOSE	0		466240000000037	6151
51	8	6	25	6	DYNAMO	LICHT	LICHT	1		208730000000075	3103
51	8	6	26	12	ZEUS	HADES	HADES	1		137530000000075	2252
51	8	6	27	11	SCHACH	TURM	BRETT	0		269019999999925	3714
51	8	6	28	26	KÜCHE	EIMER	KOCHTOPF	0		102456999999993	12135
51	8	6	29	18	KAMPF	SIEG	NIEDERLAGE	0		606330000000075	7628
51	8	6	30	35	KÜSTE	DÜNE	LEUCHTTURM	0		782309999999963	10906
51	8	6	31	10	TANNE	RINDE	NADEL	0		520630000000075	7672
51	8	6	32	21	ARZT	PRAXIS	THERAPIE	0		207209999999963	3569
51	8	6	33	7	TONNE	REGEN	KILOGRAMM	0		875519999999925	10412
51	8	6	34	27	MUSEUM	ÄGYPTEN	AUSSTELLUNG	0		673759999999963	8336
51	8	6	35	33	LADEN	REKLAME	EMMA	0		8040.5	8619
51	8	6	36	8	FLUGZEUG	TOMATENSAFT	STEWARDESS	0		146420999999996	17410
51	8	6	37	9	HERD	FEUER	PLATTE	0		957959999999963	10671
51	8	6	38	4	WINTER	UNFALL	SOMMER	0		253509999999963	3343
51	8	6	39	40	RADIO	STIMME	SENDER	0		288719999999925	3833
51	8	6	40	37	STRAUSS	TULPEN	BLUME	0		439730000000075	5701
								68
