## Supplementary material for "Vast amounts of encoded items nullify but do not reverse the effect of sleep on declarative memory": Dataset: PAL_51_2_3.xlsx

### Sheet: Tabelle1
VP_Nr	Block	VersioN	counter	pair_code	cue	correct_answer	answer		accuracy	reactiontime1	reactiontime2
51	1	15	1	38	GEGNER	WAFFENSTILLSTAND	FEIND	0		2653.8	10306
51	1	15	2	9	SUBKULTUR	UNTERGRUND	UNTERGRUPPE	0		13674.7	17010
51	1	15	3	4	BRILLE	KRAWATTE	PLASTIK	0		7647.9	10308
51	1	15	4	31	ERMITTLUNG	SCHULD	FAAHNDUNG	0		1458.9	4226
51	1	15	5	17	KOOPERATION	MITHILFE	KONSTRUKTION	0		2415.9	6607
51	1	15	6	22	STROH	WALDBRAND	HEU	0		2463.7	3735
51	1	15	7	33	TAGEBUCH	BIOGRAPHIE	FEDER	0		6583.7	7767
51	1	15	8	18	ERNÄHRUNG	EIWEIß	VERDAUUNG	0		797589999999999	14583
51	1	15	9	37	BEFRAGUNG	MEHRHEIT	DIALOG	0		6199.8	7239
51	1	15	10	24	AKTEUR	DRAMATIK	DRAMA	0		1823.7	3383
51	1	15	11	3	VORSTAND	LEITER	SITZUNG	0		234389999999999	4167
51	1	15	12	2	UNTERSCHRIFT	FORMULAR	BEGLAUBIGUNG	0		6079.8	8991
51	1	15	13	20	REGENBOGEN	FARBE	FARBEN	1		144789999999999	2791
51	1	15	14	12	TECHNIKER	INGENIEUR	STROM	0		880789999999999	9775
51	1	15	15	34	PATRIOTISMUS	EXTREMISMUS	FAHNE	0		10015.8	10991
51	1	15	16	6	MANDANT	RECHT	ANWALT	0		231289999999999	3168
51	1	15	17	21	AUSEINANDERSETZUNG	ÜBERLEGUNG	KONFRONTATION	0		193489999999999	4542
51	1	15	18	10	ZOO	BÄR	TIER	0		970389999999999	10271
51	1	15	19	13	WANDEL	ZWISCHENZEIT	KLIMA	0		1207	2175
51	1	15	20	16	SONNE	GRAD	HITZE	0		736779999999999	8143
51	1	15	21	11	SCHÄTZUNG	SPEKULATION	MUTMASUNG	0		941579999999999	12095
51	1	15	22	29	INTERVENTION	STREIT	EINWAND	0		270389999999999	3599
51	1	15	23	1	PYRAMIDE	ARCHITEKTUR	ARCHITEKTUR	1		177060000000001	4029
51	1	15	24	39	DESSERT	HONIG	MEHL	0		567489999999999	8850
51	1	15	25	7	DONNER	BLITZ	BLITZ	1		108789999999999	1849
51	1	15	26	30	ERDBALL	WELTKARTE	GLOBUS	0		167089999999999	2720
51	1	15	27	36	INFORMATIK	PROGRAMMIERUNG	PROGRAMM	0		290970000000001	5133
51	1	15	28	32	FORMEL	BERECHNUNG	PHYSIK	0		139070000000001	2485
51	1	15	29	23	OPPOSITION	VERWEIGERUNG	REGIERUNG	0		598570000000001	7339
51	1	15	30	15	TRITT	SOHLE	BEULE	0		766279999999999	9280
51	1	15	31	8	GELIEBTE	GEHEIMNIS	GEHEIM	0		141370000000001	3237
51	1	15	32	40	BEARBEITUNG	HONORAR	VORGANG	0		14087	15479
51	1	15	33	25	DRECK	VERUNREINIGUNG	MÜLL	0		187189999999999	3291
51	1	15	34	27	KUNST	ARTIST	KREMPEL	0		329170000000001	5323
51	1	15	35	26	POLIZEI	EINSATZ	WACHE	0		449579999999999	5305
51	1	15	36	5	STÜTZE	BEGLEITER	STOCK	0		260429999999999	11973
51	1	15	37	35	GOTT	VEREHRUNG	GLAUBE	0		319990000000002	6751
51	1	15	38	14	REGIME	ZERSCHLAGUNG	MACHT	0		425590000000002	4873
51	1	15	39	19	ARBEITER	EINKOMMEN		0		-1	-1
51	1	15	40	28	BILD	FOTO	FOTO	1		125059999999998	1949
51	2	16	1	7	KOMMENTAR	PRESSE	MODERATOR	0		217230000000005	4119
51	2	16	2	12	KAPITALISMUS	KOMMUNISMUS	KOMMUNISMUS	1		115880000000005	3711
51	2	16	3	39	FLIRT	ROMANTIK	ROMANZE	0		111139999999991	3408
51	2	16	4	23	BOSS	HEMD	CHEF	0		1024	1728
51	2	16	5	40	VIRUS	ERREGER	INFEKTION	0		2016	3602
51	2	16	6	1	BEHÖRDE	KÜNDIGUNG	FORMULAR	0		4565	5779
51	2	16	7	37	MÖRDER	SÜNDE	SÜNDE	1		413069999999995	5609
51	2	16	8	4	UNRECHT	BENACHTEILIGUNG	GERECHTIGKEIT	0		6503	8423
51	2	16	9	32	BAUER	FARM	FELD	0		430180000000005	4848
51	2	16	10	18	ASSISTENT	PROFESSION	BERATER	0		371880000000005	4999
51	2	16	11	35	FREUDE	LUST	FRÖHLICHKEIT	0		9159	17239
51	2	16	12	9	SCHNITT	FILM	REGIE	0		1975	5250
51	2	16	13	38	PRIESTER	KATHEDRALE	KIRCHE	0		165069999999995	2524
51	2	16	14	33	VERGÜTUNG	GELD	GEHALT	0		169539999999991	2464
51	2	16	15	2	GEFAHR	HAI	HORN	0		6743	7691
51	2	16	16	5	NATION	EINIGKEIT	LAND	0		593480000000005	6459
51	2	16	17	30	AUSKUNFT	PROPAGANDA	INFORMATION	0		217410000000009	3671
51	2	16	18	15	VISUM	TOURISMUS	AUFENTHALT	0		1772	3120
51	2	16	19	26	PUBLIKUM	ZUSCHAUER	APPLAUS	0		215319999999995	3130
51	2	16	20	3	SEE	WASSER	WASSER	1		130060000000009	2293
51	2	16	21	31	EXEKUTION	ERSCHIEßUNG	ERSCHIESSUNG	1		307839999999991	5352
51	2	16	22	10	FLÄCHE	ZENTRUM	PUNKT	0		378380000000005	5016
51	2	16	23	16	BIRKE	LAUB	LAUB	1		1472	2176
51	2	16	24	14	KOCH	OFEN	BREI	0		790580000000005	8592
51	2	16	25	6	BEVÖLKERUNG	MASSE	LEUTE	0		343069999999995	5847
51	2	16	26	20	ANLAGE	RENDITE	ERBGUT	0		792780000000005	9972
51	2	16	27	28	BOOT	MATROSE	RUDER	0		496280000000005	5579
51	2	16	28	34	STUDENT	KLAUSUR	KLAUSUR	1		1352	2632
51	2	16	29	17	JUSTIZ	GLAUBWÜRDIGKEIT	RECHT	0		392219999999995	5184
51	2	16	30	24	MODE	HOSE	HOSE	1		2912	3592
51	2	16	31	22	DIREKTION	BESCHLUSS	CHEF	0		9256	13920
51	2	16	32	27	ROUTE	HEIMWEG	ORIENTIERUNG	0		208780000000005	3744
51	2	16	33	11	PHASE	STADIUM	ABSCHNITT	0		1752	3928
51	2	16	34	8	BEFUGNIS	ERMÄCHTIGUNG	ERLAUBNIS	0		205580000000005	3576
51	2	16	35	21	RANG	HIERARCHIE	NAMEN	0		3480	5136
51	2	16	36	13	JOURNALIST	PRESSEFREIHEIT	PRESSE	0		139080000000005	4167
51	2	16	37	36	BOMBE	TERRORIST	TERRORIST	1		1772.5	3311
51	2	16	38	19	AFFÄRE	PARTNERSCHAFT	GEHEIMNIS	0		269189999999991	4688
51	2	16	39	29	GERICHT	VERHANDLUNG	NAHRUNG	0		2079	10503
51	2	16	40	25	CHARAKTER	OFFENHEIT	CHARME	0		3247	4071
51	3	1	1	5	BERUF	ANERKENNUNG	ARBEIT	0		608220000000019	7074
51	3	1	2	22	LÖSUNG	PROBLEM	PROBLEM	1		1109	2487
51	3	1	3	31	NÄSSE	GEWITTER	REGEN	0		4143	6007
51	3	1	4	24	BEDÜRFNIS	WERBUNG	ANLIEGEN	0		515920000000019	6791
51	3	1	5	7	ZEITUNG	DRUCK	DRUCK	1		253520000000019	3415
51	3	1	6	40	PUPPE	KIND	KIND	1		1159	8471
51	3	1	7	30	BEGRIFF	BEDEUTUNG	WORT	0		222310000000009	2939
51	3	1	8	26	SKLAVE	KÖNIG	DIENER	0		207510000000009	2931
51	3	1	9	15	BECHER	KAFFEE	GETRÄNK	0		893110000000009	11087
51	3	1	10	4	STURM	WINDHAUCH	WINDHOSE	0		281360000000009	4951
51	3	1	11	1	PELZ	FUCHS	FUCHS	1		1725.5	2479
51	3	1	12	18	TRINKSPRUCH	SPRICHWORT	TOAST	0		627120000000019	7841
51	3	1	13	38	FÄHIGKEIT	VERANLAGUNG	TALENT	0		271239999999991	3549
51	3	1	14	10	ABSPRACHE	VERTRAG	PLAN	0		536720000000019	11023
51	3	1	15	35	FIGUR	BRETT		0		-1	-1
51	3	1	16	25	SPASS	FEIER		0		-1	-1
51	3	1	17	6	CHAOS	STRUKTUR	KREATIVITÄT	0		198320000000019	9019
51	3	1	18	27	GRUNDRECHT	VERFASSUNG	MENSCHENRECHT	0		446639999999991	6659
51	3	1	19	11	GEHIRN	BEWUSSTSEIN	LEISTUNG	0		226310000000009	3279
51	3	1	20	29	MANGEL	VERZICHT	HUNGER	0		255120000000019	3509
51	3	1	21	28	URHEBER	KAUSALITÄT	AUTOR	0		162510000000009	2593
51	3	1	22	21	DEMOKRATIE	SYSTEM	MONARCHIE	0		5679	7887
51	3	1	23	32	EINGEBUNG	IDEE	IDEE	1		187860000000009	3167
51	3	1	24	8	BARGELD	WERT	DOLLAR	0		3007	3999
51	3	1	25	23	SÄNGER	KÜNSTLER	BAND	0		2535	3409
51	3	1	26	36	RÜCKSCHRITT	VERGANGENHEIT	VERGANGENHEIT	1		255139999999991	4309
51	3	1	27	12	NUTZEN	KOSTEN	KOSTEN	1		195920000000019	2769
51	3	1	28	14	STERN	WEIHNACHTEN	MONDE	0		3544	4301
51	3	1	29	20	INFORMATION	INHALT	WISSEN	0		466239999999991	5543
51	3	1	30	34	EMPFEHLUNG	RAT	VORSCHLAG	0		10151	11551
51	3	1	31	16	VOGEL	KATZE	FLUG	0		363920000000019	4279
51	3	1	32	17	STAUB	SAUBERKEIT	HAUS	0		4399	4951
51	3	1	33	9	FORM	KREIS	MUSTER	0		4772.5	5511
51	3	1	34	19	ERDE	STEIN	ELEMENT	0		1400	3458
51	3	1	35	13	KUGEL	QUADRAT	QUADRAT	1		286120000000019	4219
51	3	1	36	3	STILLE	EINSAMKEIT	RUHE	0		159970000000019	2145
51	3	1	37	37	ANEKDOTE	WITZ	WITZ	1		118320000000019	2367
51	3	1	38	33	RÜSTUNG	ANGRIFF	SCHUTZ	0		200710000000009	3095
51	3	1	39	39	SCHAMGEFÜHL	KÖRPER	PEINLICHKEIT	0		140631000000001	16509
51	3	1	40	2	MASCHINE	APPARAT	TECHNIK	0		360220000000019	4913
51	4	2	1	11	EHE	VERLOBUNG	VERLOBUNG	1		563229999999981	7248
51	4	2	2	24	GNADE	BARMHERZIGKEIT	BARMHERZIGKEIT	1		127060000000009	3927
51	4	2	3	12	KOMÖDIE	DRAMA	TRAGÖDIE	0		117760000000009	3575
51	4	2	4	17	VERSCHLEIERUNG	KOPFTUCH	ENTHÜLLUNG	0		165192999999998	19215
51	4	2	5	16	KRITERIUM	AUSWAHL	MASSSTAB	0		397470000000019	5967
51	4	2	6	6	ZUWACHS	FORTSCHRITT	GEBURT	0		657270000000019	7577
51	4	2	7	31	HÄRTE	KRAFT	BRUTALITÄT	0		113572999999998	13729
51	4	2	8	5	FREUND	VERTRAUEN	FREUNDIN	0		392310000000009	5699
51	4	2	9	37	DÄMMERUNG	MORGENGRAUEN	MORGENRÖTE	0		345220000000019	10079
51	4	2	10	4	KRITIK	ZWEIFEL	STREIT	0		734329999999981	8615
51	4	2	11	20	BEGRÜSSUNG	FREUNDLICHKEIT	ABSCHIED	0		156729999999981	2863
51	4	2	12	36	AUSWERTUNG	ERGEBNIS	RESUMEE	0		3450.5	4739
51	4	2	13	40	POSTKUTSCHE	PFERD	PFERD	1		579529999999981	8163
51	4	2	14	14	HAUT	BLUT	HÜLLE	0		480729999999981	7079
51	4	2	15	7	GRAS	VIEH	GOLF	0		804710000000009	8755
51	4	2	16	3	VERLUST	ABNAHME	TRAUER	0		697939999999991	7981
51	4	2	17	29	TAL	WIESE	BERG	0		122129999999981	1769
51	4	2	18	34	PRÜFUNG	MISSERFOLG	NOTE	0		120329999999981	6179
51	4	2	19	1	BLICK	PERSPEKTIVE	AUGE	0		338310000000009	3979
51	4	2	20	38	NEFFE	GROSSMUTTER	GROSSMUTTER	1		1383.5	4963
51	4	2	21	18	SCHMETTERLING	BLÜTE	RAUPE	0		172710000000009	2559
51	4	2	22	19	GEISEL	GEFANGENER	ENTFÜHRUNG	0		175129999999981	3735
51	4	2	23	39	FASS	KELLER	WEIN	0		617510000000009	6767
51	4	2	24	13	TIER	FROSCH	MENSCH	0		589339999999991	7271
51	4	2	25	8	BERG	HÜTTE	KRISTALL	0		350120000000019	4799
51	4	2	26	10	ILLUSION	WAHRNEHMUNG	TÄUSCHUNG	0		113210000000009	2487
51	4	2	27	21	ANSTAND	SITTE	SITTE	1		281529999999981	3481
51	4	2	28	15	SEEGANG	DAMPFER		0		-1	-1
51	4	2	29	27	SCHICKSAL	IRONIE	BESTIMMUNG	0		477979999999981	6271
51	4	2	30	25	DISZIPLIN	GEHORSAM	ABTEILUNG	0		722310000000009	8735
51	4	2	31	26	FRAGE	EINWAND	ANTWORT	0		113510000000009	2295
51	4	2	32	23	BUNGALOW	SIEDLUNG	SIEDLUNG	1		113520000000019	2463
51	4	2	33	30	SPRACHE	AKUSTIK	KULTUR	0		565529999999981	6695
51	4	2	34	35	ANFORDERUNG	SCHWIERIGKEIT	MASSSTAB	0		591929999999981	7483
51	4	2	35	22	MACHT	HERRSCHER	REICHTUM	0		285920000000019	5107
51	4	2	36	9	GESPENST	ERSCHEINUNG	MITTERNACHT	0		151879999999981	3103
51	4	2	37	2	MALER	PIANIST	AQUARELL	0		315129999999981	9351
51	4	2	38	28	UHR	KIRCHE	ZEIT	0		165239999999991	2223
51	4	2	39	32	TRAUM	WIRKLICHKEIT	BEDEUTUNG	0		110528999999999	12447
51	4	2	40	33	ERLÖSUNG	HIMMELREICH	AUFERSTEHUNG	0		882529999999981	10863
51	5	3	1	30	TAT	ABSICHT	TÄTER	0		288679999999981	8573
51	5	3	2	8	MEINEID	EHRENHAFTIGKEIT	SCHWUR	0		167070000000019	2834
51	5	3	3	32	CHANCE	BEGEGNUNG	MÖGLICHKEIT	0		291140000000037	5087
51	5	3	4	18	GEDÄCHTNIS	ELEFANT	ERINNERUNG	0		480620000000019	6255
51	5	3	5	1	GIFT	MORD	SCHLANGE	0		3519.5	4615
51	5	3	6	29	PUDDING	SÜSSIGKEITEN	SÜSSIGKEITEN	1		3239.5	5517
51	5	3	7	5	INDUSTRIE	BRANCHE	PRODUKTION	0		512929999999981	7099
51	5	3	8	15	PAPIER	BRIEF	HOLZ	0		1533	3620
51	5	3	9	13	HELDENMUT	TAPFERKEIT	TUGEND	0		4353.5	5249
51	5	3	10	6	BESITZ	ANTEIL	EIGENTUM	0		2319.5	3695
51	5	3	11	35	PROFIL	QUERSCHNITT	QUERSCHNITT	1		205529999999981	3883
51	5	3	12	7	NORM	MORAL	DURCHSCHNITT	0		2364.5	4990
51	5	3	13	14	FORDERUNG	GEHALT	VERLANGEN	0		115494000000004	12809
51	5	3	14	21	STOLZ	RUHM	VORURTEIL	0		5468.5	7124
51	5	3	15	37	WOLLE	KLEIDUNG	MANTEL	0		328729999999981	6695
51	5	3	16	26	BEWEIS	TATSACHE	ERMITTLUNG	0		511129999999981	6559
51	5	3	17	24	RICHTER	GERECHTIGKEIT	HENKER	0		129120000000019	2319
51	5	3	18	3	TÄUSCHUNG	ECHTHEIT	ILLUSION	0		139109999999963	3099
51	5	3	19	16	GEBÄUDE	HOTEL	SCHULE	0		373940000000037	4563
51	5	3	20	4	STUHL	SESSEL	TISC	0		5655.5	6247
51	5	3	21	31	VERGLEICH	GLEICHNIS		0		-1	-1
51	5	3	22	20	LARVE	RAUPE	SCHMETTERLING	0		146329999999981	10031
51	5	3	23	22	ZEIT	URSPRUNG	GELD	0		859129999999981	13071
51	5	3	24	28	SEGEN	SCHÖPFER	PRIESTER	0		326329999999981	4753
51	5	3	25	40	PLAN	GROSSSTADT	STRUKTUR	0		4661.5	5893
51	5	3	26	25	ZWIELICHT	UNTERWELT	DÄMMERUNG	0		111140000000037	2319
51	5	3	27	39	GESCHREI	PANIK	GERÄUSCH	0		146284000000004	17425
51	5	3	28	11	APFEL	PFIRSICH	BANANE	0		4661.5	5653
51	5	3	29	19	GESUNDHEIT	IMPFUNG	ALTER	0		100632999999998	10815
51	5	3	30	33	AUTO	PRESTIGE	STEUER	0		643940000000037	7431
51	5	3	31	12	DAMPF	LOKOMOTIVE	LOKOMOTIVE	1		2935.5	5279
51	5	3	32	38	DEFINITION	KONZEPT	ERKLÄRUNG	0		4639	10657
51	5	3	33	9	ANSICHT	MEINUNG	MEINUNG	1		214929999999981	3285
51	5	3	34	23	ARMUT	ELEND	LUXUS	0		2885.5	3783
51	5	3	35	10	LEIDENSCHAFT	KUSS	PASSION	0		144529999999981	2489
51	5	3	36	36	JUNGE	MÄDCHEN	MÄDCHEN	1		127729999999981	2693
51	5	3	37	34	ERDGESCHOSS	DACHBODEN	DACHBODEN	1		231659999999963	4855
51	5	3	38	17	GEIST	FLASCHE	FLASCHE	1		7783.5	12895
51	5	3	39	2	VULKAN	EXPLOSION	EXPLOSION	1		951299999999814	3393
51	5	3	40	27	ALKOHOL	OPIUM	BIER	0		576929999999981	6293
51	6	4	1	11	AUFGABE	ERLEDIGUNG	LÖSUNG	0		127240000000037	2360
51	6	4	2	3	SALAT	GARTEN	OBST	0		587159999999963	6566
51	6	4	3	5	MÖNCH	NONNE	NONNE	1		110459999999963	1904
51	6	4	4	6	STIRN	KINN	KINN	1		125559999999963	2887
51	6	4	5	8	GLÜCK	ZUFALL	HANS	0		975599999999627	2183
51	6	4	6	17	KLIPPE	ABGRUND	ABGRUND	1		370559999999963	5183
51	6	4	7	34	SCHLEMMER	LECKERBISSEN	HORST	0		153342999999998	16378
51	6	4	8	26	DICKICHT	WALD	WALD	1		231659999999963	3052
51	6	4	9	38	SAUERSTOFF	LUFT	KOHLENSTOFFDIOXID	0		141559999999963	5727
51	6	4	10	32	DIENER	HALTUNG	OBER	0		652620000000019	8967
51	6	4	11	25	BETTLER	UNGLÜCK	ARMUT	0		859029999999981	10841
51	6	4	12	39	GESCHICHTE	ENTWICKLUNG	HISTORIE	0		2552	3668
51	6	4	13	1	GRUPPE	VERSAMMLUNG	ZWANG	0		295959999999963	4095
51	6	4	14	30	MUSIKER	AKKORDEON	BÜHNE	0		411490000000037	4847
51	6	4	15	15	MOOR	SUMPF	SUMPF	1		112809999999963	2116
51	6	4	16	20	ANDEUTUNG	VERDACHT	HINWEIS	0		927440000000037	10479
51	6	4	17	31	MERKMAL	DETAIL	DETAIL	1		115329999999981	2410
51	6	4	18	22	ZIMMER	ECKE	WOHNUNG	0		6391.5	7503
51	6	4	19	13	NAGEL	METALL	METALL	1		118359999999963	3007
51	6	4	20	10	ZIEL	RICHTUNG	TRAUM	0		102714000000004	11103
51	6	4	21	14	ERGÄNZUNG	ZUSATZ	ZUSATZ	1		269559999999963	3712
51	6	4	22	33	BEGABUNG	VERERBUNG	TALENT	0		126359999999963	2876
51	6	4	23	40	GENUSS	ZIGARRE	WEIN	0		8519.5	9231
51	6	4	24	36	POLIZIST	WACHE	SCHUTZ	0		227159999999963	3383
51	6	4	25	12	THEORIE	AUSNAHME	PRAXIS	0		215959999999963	3343
51	6	4	26	4	ANGEBOT	MARKT	NACHFRAGE	0		1013.5	2479
51	6	4	27	29	ANFÜHRER	CHEF	GEFOLGSCHAFT	0		126830999999996	15031
51	6	4	28	27	VERRAT	TREUE	KUSS	0		112715999999996	11951
51	6	4	29	35	FAHNE	EROBERUNG	LAND	0		618370000000019	6819
51	6	4	30	9	LAUNE	HUMOR	STIMMUNG	0		475670000000019	5940
51	6	4	31	37	ANGST	SCHLANGE	GEFAHR	0		14415.5	15799
51	6	4	32	19	BETRAG	WECHSEL	SUMME	0		133420000000019	2760
51	6	4	33	23	GEDICHT	LIEBE	LIEBE	1		141409999999963	2103
51	6	4	34	28	GÖTTIN	GEBET	NACHT	0		665559999999963	7311
51	6	4	35	21	DIAMANT	GOLD	GRAPHIT	0		229570000000019	12455
51	6	4	36	2	SCHÜLER	DOZENT	KLAUSUR	0		5063.5	6127
51	6	4	37	24	LABYRINTH	SUCHE	AUSGANG	0		300770000000019	5021
51	6	4	38	7	HIMMEL	FIRMAMENT	FIRNAMENT	1		2178.5	3530
51	6	4	39	16	ERFORSCHUNG	PATENT	WISSENSCHAFT	0		252190000000037	4111
51	6	4	40	18	BESESSENHEIT	TEUFEL	WAHN	0		276729999999981	3457
51	7	5	1	11	MÖBEL	LEHNE	TISCH	0		980059999999963	10488
51	7	5	2	36	STRASSE	TEER	KREUZUNG	0		754359999999963	9039
51	7	5	3	3	BRÜCKE	SAN FRANCISCO	TAL	0		105707999999998	11455
51	7	5	4	1	KRUG	BIER	BECHER	0		144327000000002	16591
51	7	5	5	23	ZÜGEL	WENDE	STEIGBÜGEL	0		124717999999998	14419
51	7	5	6	2	GELENK	KEULE	KEULE	1		286070000000019	4916
51	7	5	7	12	FLOCKEN	SCHNEE	SCHNEE	1		107159999999963	2271
51	7	5	8	22	NATUR	PFLANZE	PFLANZE	1		147179999999981	2780
51	7	5	9	33	REPTIL	ECHSE	ECHSE	1		9453.5	10498
51	7	5	10	27	SCHAUSPIEL	BÜHNE	BÜHNE	1		194379999999981	3055
51	7	5	11	5	ORCHESTER	KONZERT	GRABEN	0		385579999999981	4919
51	7	5	12	9	KAUFHAUS	SCHAUFENSTER	KONSUM	0		179979999999981	3391
51	7	5	13	4	MAUER	BRÜSTUNG	DDR	0		356479999999981	12804
51	7	5	14	34	EREIGNIS	FEST	HIGHLIGHT	0		285590000000037	8090
51	7	5	15	14	ANGABE	ZEUGE	AUSKUNFT	0		295979999999981	4098
51	7	5	16	7	AUFSTAND	REBELLION	REBELLION	1		207659999999963	7404
51	7	5	17	25	SPORT	SCHWEISS	SCHWEISS	1		312759999999963	5634
51	7	5	18	31	AUFTRAG	ARBEIT	MISSION	0		629259999999963	7268
51	7	5	19	30	HEER	INFANTERIE	SPEER	0		291179999999981	4183
51	7	5	20	17	SCHIFF	DOCK	FISCHER	0		658290000000037	8119
51	7	5	21	26	FAHRRAD	PEDAL	ANHÄNGER	0		909579999999981	10276
51	7	5	22	35	GETREIDE	DINKEL	DINKEL	1		229079999999981	7122
51	7	5	23	39	VERLETZUNG	SCHORF	PFLASTER	0		257759999999963	4176
51	7	5	24	15	TROPEN	AMAZONAS	ÄQUATOR	0		157479999999981	3239
51	7	5	25	10	INSTRUMENT	OBOE	VIOLINE	0		210279999999981	4730
51	7	5	26	29	PINSEL	LEINWAND	PALETTE	0		354779999999981	4731
51	7	5	27	19	SCHULE	HOLZ	KLAUSUR	0		773120000000019	9376
51	7	5	28	8	HEFT	NOTE	NOTE	1		106079999999981	1910
51	7	5	29	38	FAHRZEUG	KETTE	MOTORRAD	0		835959999999963	11551
51	7	5	30	18	BAHNHOF	KIOSK	SCHIENE	0		158359999999963	3479
51	7	5	31	16	REISE	KONTINENT	PASS	0		111509000000004	11879
51	7	5	32	6	GLAUBE	BIBEL	RELIGION	0		387979999999981	5703
51	7	5	33	40	FLOTTE	DECK	SCHIFF	0		125419000000004	14039
51	7	5	34	32	FABRIK	PRODUKTION	PRODUKTION	1		163179999999981	3575
51	7	5	35	20	RIESE	SCHRITT	ZWERG	0		141579999999981	2599
51	7	5	36	28	STIFT	KAPPE	KAPPE	1		246290000000037	3268
51	7	5	37	24	INFEKTION	SCHMERZEN	VIRUS	0		262609999999963	3599
51	7	5	38	13	GESICHT	MASKE	KOPF	0		141787999999998	14930
51	7	5	39	21	BÜNDNIS	PAKT	ZWECK	0		160717999999998	16951
51	7	5	40	37	WEBER	KAMM	STOFF	0		224779999999981	3026
51	8	6	1	22	ENERGIE	ÖL	ATOM	0		304990000000037	4021
51	8	6	2	13	VERORDNUNG	BESCHEID	VORSCHRIFT	0		676690000000037	8991
51	8	6	3	9	HERD	FEUER	KOCHTOPF	0		352769999999925	4952
51	8	6	4	31	ORKAN	WIRBEL	WINDHAUCH	0		170390000000037	3314
51	8	6	5	6	DYNAMO	LICHT	LICHT	1		132469999999925	2129
51	8	6	6	40	RADIO	STIMME	WELLEN	0		198690000000037	3690
51	8	6	7	39	LABOR	PIPETTE	PIPETTE	1		183969999999925	4023
51	8	6	8	36	INSEKT	LIBELLE	LIBELLE	1		986099999999627	2199
51	8	6	9	21	ARZT	PRAXIS	BEHANDLUNG	0		363980000000075	6463
51	8	6	10	35	KÜSTE	DÜNE	DAMM	0		163190000000037	2320
51	8	6	11	19	THEATER	REIHE	OPER	0		163169999999925	2200
51	8	6	12	5	EISENBAHN	SCHIENE	SCHIENE	1		627080000000075	8049
51	8	6	13	12	ZEUS	HADES	HADES	1		113290000000037	2052
51	8	6	14	25	AQUARELL	GALERIE	KUNSTWERK	0		733590000000037	9015
51	8	6	15	3	GEBIRGE	EDELWEISS	EDELWEISS	1		263180000000075	8503
51	8	6	16	16	NACHT	SCHEINWERFER	TAG	0		172790000000037	2226
51	8	6	17	27	MUSEUM	ÄGYPTEN	INSEL	0		165290000000037	2476
51	8	6	18	26	KÜCHE	EIMER	SCHÜRZE	0		336790000000037	17712
51	8	6	19	7	TONNE	REGEN	GEWICHT	0		4543	5582
51	8	6	20	28	BIBLIOTHEK	SIGNATUR	AUSLEIHE	0		1184	2296
51	8	6	21	14	HOCHZEIT	ALTAR	VERLOBUNG	0		136330000000075	2936
51	8	6	22	33	LADEN	REKLAME	PRODUKTE	0		747940000000037	8799
51	8	6	23	15	GEFÄNGNIS	VERGEHEN	HAFT	0		205590000000037	2698
51	8	6	24	11	SCHACH	TURM	BRETT	0		136780000000075	2300
51	8	6	25	23	NÄHEN	KREUZSTICH	KREUZSTICH	1		967480000000075	12323
51	8	6	26	37	STRAUSS	TULPEN	TULPE	1		840090000000037	9449
51	8	6	27	17	REVOLVER	KALIBER	WESTERN	0		327040000000037	4463
51	8	6	28	2	WEIN	BLUME	TRAUBE	0		8544	9636
51	8	6	29	10	TANNE	RINDE	NADEL	0		115409999999963	2219
51	8	6	30	18	KAMPF	SIEG	HERAUSFORDERUNG	0		507080000000075	7431
51	8	6	31	20	RINGE	BAUM	SYMBOL	0		892790000000037	10938
51	8	6	32	24	SPIELZEUG	PLASTIK	PLASTIK	1		2205	3525
51	8	6	33	1	UFER	DAMM	SCHILF	0		757580000000075	8524
51	8	6	34	8	FLUGZEUG	TOMATENSAFT	PILOT	0		551359999999963	6435
51	8	6	35	30	BUCH	SCHRIFTSTELLER	SEITE	0		312780000000075	4264
51	8	6	36	34	MUSKEL	SEHNE	KRAFT	0		191119999999925	2719
51	8	6	37	38	FISCH	SCHUPPEN	NETZ	0		105358000000007	11480
51	8	6	38	32	SCHMIED	HUFEISEN	HUFEISEN	1		130190000000037	2718
51	8	6	39	29	GRILLEN	SOMMER	SOMMER	1		450280000000075	5329
51	8	6	40	4	WINTER	UNFALL	SCHNEEMANN	0		510890000000037	7101
								67
								FEHLER BEI DER REIHENFOLGE UND EINS WURDE DOPPELT ABEFRAGT!!
