## Supplementary material for "Vast amounts of encoded items nullify but do not reverse the effect of sleep on declarative memory": Dataset: PAL_52_1_2.xlsx

### Sheet: Tabelle1
VP_Nr	Block	VersioN	counter	pair_code	cue	correct_answer	answer		accuracy	reactiontime1	reactiontime2
52	1	6	1	22	ENERGIE	ÖL	LCIHT	0		2954.3	3572
52	1	6	2	20	RINGE	BAUM		0		-1	-1
52	1	6	3	23	NÄHEN	KREUZSTICH	FADEN	0		9721.2	10579
52	1	6	4	16	NACHT	SCHEINWERFER	TAG	0		10069.4	10829
52	1	6	5	31	ORKAN	WIRBEL	WINDHAUCH	0		7391.2	10191
52	1	6	6	34	MUSKEL	SEHNE	SEHNE	1		1679.3	2575
52	1	6	7	36	INSEKT	LIBELLE	LIBELLE	1		1743.2	3223
52	1	6	8	21	ARZT	PRAXIS	PRAXIS	1		1863.3	3317
52	1	6	9	9	HERD	FEUER	KÜCHE	0		7820.2	8867
52	1	6	10	32	SCHMIED	HUFEISEN		0		-1	-1
52	1	6	11	25	AQUARELL	GALERIE	GALERIE	1		2718	4811
52	1	6	12	37	STRAUSS	TULPEN	BLUME	0		303929999999999	4223
52	1	6	13	28	BIBLIOTHEK	SIGNATUR	SIGNATUR	1		422170000000001	5771
52	1	6	14	15	GEFÄNGNIS	VERGEHEN	VERBRECHEN	0		2041.5	5123
52	1	6	15	18	KAMPF	SIEG	SIEG	1		2893	3695
52	1	6	16	13	VERORDNUNG	BESCHEID	ANSAGE	0		11679.2	12449
52	1	6	17	30	BUCH	SCHRIFTSTELLER	AUTOR	0		292120000000001	3669
52	1	6	18	38	FISCH	SCHUPPEN	SCHUPPE	1		671420000000001	8119
52	1	6	19	26	KÜCHE	EIMER	OFEN	0		144720000000001	2087
52	1	6	20	29	GRILLEN	SOMMER	FEUER	0		475120000000001	5367
52	1	6	21	35	KÜSTE	DÜNE		0		-1	-1
52	1	6	22	6	DYNAMO	LICHT	LICHT	1		324720000000001	4047
52	1	6	23	8	FLUGZEUG	TOMATENSAFT		0		-1	-1
52	1	6	24	1	UFER	DAMM	STRAND	0		761520000000001	8839
52	1	6	25	14	HOCHZEIT	ALTAR	VERLOBUNG	0		383120000000001	6703
52	1	6	26	7	TONNE	REGEN	WASSER	0		4948.5	6351
52	1	6	27	10	TANNE	RINDE	NADEL	0		504729999999999	5847
52	1	6	28	19	THEATER	REIHE	RANG	0		192729999999999	3185
52	1	6	29	12	ZEUS	HADES	HADEM	0		452520000000001	5781
52	1	6	30	4	WINTER	UNFALL	SCHNEEFALL	0		474320000000001	6343
52	1	6	31	11	SCHACH	TURM	TURM	1		267920000000001	3167
52	1	6	32	39	LABOR	PIPETTE	PIPETTE	1		229529999999999	3735
52	1	6	33	33	LADEN	REKLAME	SCHAUFENSTER	0		545309999999998	7329
52	1	6	34	40	RADIO	STIMME	SENDER	0		212520000000001	2919
52	1	6	35	24	SPIELZEUG	PLASTIK		0		-1	-1
52	1	6	36	5	EISENBAHN	SCHIENE	SCHIENE	1		2848	3663
52	1	6	37	17	REVOLVER	KALIBER	KALIBER	1		352679999999999	5003
52	1	6	38	27	MUSEUM	ÄGYPTEN	GALERIE	0		765920000000001	9429
52	1	6	39	3	GEBIRGE	EDELWEISS		0		-1	-1
52	1	6	40	2	WEIN	BLUME		0		-1	-1
52	2	7	1	13	ERFOLG	LEBENSLAUF	ARBEIT	0		441019999999995	5289
52	2	7	2	5	ZITRONE	ERDBEERE	ERDBEERE	1		3483.5	4909
52	2	7	3	8	FIEBER	ERSCHÖPFUNG	HITZE	0		3949.5	4709
52	2	7	4	16	FUSSKNÖCHEL	ARM	ARM	1		155930000000005	2169
52	2	7	5	27	LAWINE	FELSBLOCK	SCHNEE	0		330119999999995	5037
52	2	7	6	33	CHARME	HERZ	HERZLICHKEIT	0		267930000000005	5143
52	2	7	7	6	HEKTAR	ZAUN	ZAUN	1		1823.5	2527
52	2	7	8	25	METHODE	VERSUCH	ART	0		16223.3	16799
52	2	7	9	10	EIFERSUCHT	GRUND		0		-1	-1
52	2	7	10	2	KAMMER	GEKLAPPER		0		-1	-1
52	2	7	11	26	ANTWORT	BEKENNTNIS		0		-1	-1
52	2	7	12	37	MIKROSKOP	BAKTERIEN	BAKTERIUM	1		547939999999991	7559
52	2	7	13	9	STEUER	UNTERSCHLAGUNG	GELD	0		12077.7	13007
52	2	7	14	29	ALGEBRA	FUNKTION	FUNKTION	1		152960000000009	7975
52	2	7	15	36	VERMITTLUNG	INTERVIEW	DAZWISCHEN	0		14207.5	15783
52	2	7	16	31	TODESKAMPF	LEBEN	HART	0		156688999999999	16439
52	2	7	17	34	EMANZIPATION	GLEICHSTELLUNG	GLEICHBERECHTIGUNG	0		6127.5	13975
52	2	7	18	35	HAUSSCHUHE	PFEIFE	MÜTZE	0		977539999999991	11095
52	2	7	19	19	UMWELT	GEFÄHRDUNG		0		-1	-1
52	2	7	20	40	ARGUMENT	ENTSCHEIDUNG		0		-1	-1
52	2	7	21	3	AUSBILDUNG	ZUKUNFT	VERDIENEN	0		11627.5	12731
52	2	7	22	14	PROFESSOR	HOCHSCHULE	KLINIK	0		961860000000009	10759
52	2	7	23	28	ENTFÜHRUNG	AUSBEUTE	STRAFTAT	0		902339999999991	10119
52	2	7	24	15	SCHLAMM	HÜRDE	LAWINE	0		108553999999999	11703
52	2	7	25	38	ZAUBERER	ENTHÜLLUNG		0		-1	-1
52	2	7	26	39	ÄRGER	FEINDSELIGKEIT	STREIT	0		4171.5	5451
52	2	7	27	30	DARBIETUNG	BEOBACHTUNG	BEOBACHTEN	0		2951.5	5058
52	2	7	28	23	SCHÄDEL	LEICHE	HIRN	0		779739999999991	8293
52	2	7	29	20	TINTE	BLEISTIFT		0		-1	-1
52	2	7	30	12	WHISKY	DUDELSACK	IRLAND	0		9023.5	10335
52	2	7	31	7	BOTSCHAFTER	NATIONALITÄT		0		-1	-1
52	2	7	32	4	WEISE	ART	ART	1		1605.5	2205
52	2	7	33	1	HERZLICHKEIT	GEHÄSSIGKEIT	FREUNDLICHKEIT	0		103833999999999	12151
52	2	7	34	32	ZERSTÖRUNG	AUSROTTUNG		0		-1	-1
52	2	7	35	11	ÜBERBLICK	STANDPUNKT		0		-1	-1
52	2	7	36	17	VERSCHIEDENHEIT	GEGENTEIL	UNGLEICH	0		2860.5	3789
52	2	7	37	18	STANGE	STOSS		0		-1	-1
52	2	7	38	22	SCHLEIM	HAFER		0		-1	-1
52	2	7	39	21	KRANKENWAGEN	NOTFALL	UNFALL	0		169360000000009	2719
52	2	7	40	24	DOKTOR	KLINIK	KLINIK	1		195039999999991	2990
52	3	8	1	7	FENSTER	BEWOHNER	GLAS	0		4610.5	5746
52	3	8	2	4	TRANSPORT	LAGER	AUTO	0		498839999999991	5671
52	3	8	3	19	LERCHE	FRÖHLICHKEIT	RINDE	0		447960000000009	5223
52	3	8	4	12	ABFALL	SCHMUTZ	MÜLL	0		3950	5423
52	3	8	5	10	IRRTUM	MISSVERSTÄNDNIS	FALSE	0		126716000000001	13647
52	3	8	6	5	JUNGFRAU	SCHLEIER		0		-1	-1
52	3	8	7	31	VERWALTUNG	GENEHMIGUNG		0		-1	-1
52	3	8	8	3	GABEL	SOSSE	STICH	0		3423.5	5391
52	3	8	9	26	ADMIRAL	WAFFENRUHE	LEITUNG	0		493889999999991	5967
52	3	8	10	28	SCHATTEN	EXISTENZ		0		-1	-1
52	3	8	11	34	ENTSPANNUNG	BEDROHUNG		0		-1	-1
52	3	8	12	9	BEMÜHUNGEN	ANSTRENGUNG	ANSTRENGUNGEN	1		14572	17530
52	3	8	13	30	STRAND	VERGNÜGEN	SAND	0		1931.5	2380
52	3	8	14	25	STIMMUNG	ATMOSPHÄRE		0		-1	-1
52	3	8	15	1	WOHNUNG	HEIM	TÜR	0		536760000000009	5967
52	3	8	16	35	LEICHTIGKEIT	SCHWERKRAFT		0		-1	-1
52	3	8	17	22	BEGINN	FOLGE	ANFANG	0		2239	3386
52	3	8	18	14	LÜGE	WAHRHEIT		0		-1	-1
52	3	8	19	36	LEERE	DUMPFHEIT	STILLE	0		936770000000019	10558
52	3	8	20	38	PFEFFER	BUTTER	KORN	0		719370000000019	7969
52	3	8	21	24	SOZIALIST	PAROLE	NATIOON	0		383970000000019	5420
52	3	8	22	16	PERSON	SCHADEN	MENSCH	0		281010000000009	5563
52	3	8	23	21	ERMÜDUNG	KREISLAUF	ERSCHÖPFUNG	0		302570000000019	5343
52	3	8	24	18	BLASE	BAUCH	BAUCH	1		371970000000019	4479
52	3	8	25	6	DICHTER	ZITAT	BUCH	0		5719.5	6388
52	3	8	26	2	GELEGENHEIT	LIEBSCHAFT		0		-1	-1
52	3	8	27	40	GESTALTUNG	LANDSCHAFT		0		-1	-1
52	3	8	28	32	MÜNDIGKEIT	ABHÄNGIGKEIT		0		-1	-1
52	3	8	29	15	PLAKAT	HAMMER	PFOSTEN	0		4335.5	5951
52	3	8	30	39	RÄUBER	DIEBSTAHL		0		-1	-1
52	3	8	31	33	GETRÄNK	SCHAUM	BIER	0		5167.5	5824
52	3	8	32	17	THEMA	INTERESSE	TITEL	0		592670000000019	6839
52	3	8	33	23	ÄRA	ZEITALTER	ZEITPUNKT	0		165470000000019	3310
52	3	8	34	8	FAMILIE	MUTTER	MAMA	0		2703.5	3439
52	3	8	35	11	REIZ	REAKTION	ANTWORT	0		575970000000019	6975
52	3	8	36	27	ERFAHRUNG	UNWISSENHEIT		0		-1	-1
52	3	8	37	20	FLEISCH	RAUBTIER	SCHWEIN	0		521570000000019	6559
52	3	8	38	13	BÜSTENHALTER	BUSEN	BUSEN	1		886370000000019	9551
52	3	8	39	29	SÄUGLING	WIEGE	BABY	0		197220000000019	5062
52	3	8	40	37	FISCHER	MEER	NETZ	0		191270000000019	2544
52	4	9	1	28	GEMÜT	HEITERKEIT	ZUSTAND	0		221660000000009	3232
52	4	9	2	15	BÜCHEREI	VERLEIH	AUTOREN	0		394379999999981	5351
52	4	9	3	5	KAMERAD	OPFER	GEMEINSCHAFT	0		419989999999991	6223
52	4	9	4	40	GESCHENK	UNDANK	ÜBERRASCHUNG	0		292760000000009	4911
52	4	9	5	18	WELLE	FLUT	FLUT	1		107196000000001	11367
52	4	9	6	37	STUDIUM	WIRTSCHAFT	LERNEN	0		112637999999998	11935
52	4	9	7	3	GITTER	BESCHRÄNKUNG		0		-1	-1
52	4	9	8	27	STRICK	SCHLINGE		0		-1	-1
52	4	9	9	35	AUFPRALL	FALL		0		-1	-1
52	4	9	10	22	TAKT	HARFE		0		-1	-1
52	4	9	11	21	ORIENTIERUNG	AUSGANG	STANDORT	0		358279999999981	6070
52	4	9	12	16	KRANKHEIT	SYMPTOM	SYMPTOME	1		396760000000009	6778
52	4	9	13	25	FINDIGKEIT	EINFALL		0		-1	-1
52	4	9	14	2	GEDULD	KONTROLLE	AUSHALTEN	0		585579999999981	7031
52	4	9	15	39	ABRECHNUNG	BANKIER	GEHALT	0		214379999999981	4856
52	4	9	16	13	SARG	GRAB	GRAB	1		345479999999981	4398
52	4	9	17	30	ZUGEHÖRIGKEIT	GENERATION		0		-1	-1
52	4	9	18	11	GESCHOSS	PFEIL	ETAGE	0		700410000000009	7830
52	4	9	19	33	ÄHNLICHKEIT	WIEDERHOLUNG		0		-1	-1
52	4	9	20	34	REGEL	KOMBINATION		0		-1	-1
52	4	9	21	14	VERANSTALTUNG	ÖFFENTLICHKEIT	FEST	0		382429999999981	4895
52	4	9	22	24	GANGSTER	VERBRECHEN	STR	0		193762999999998	20001
52	4	9	23	19	VERBRENNUNG	PROZESSION		0		372100000000093	5324
52	4	9	24	9	KOCHTOPF	BÜGELEISEN		0		-1	-1
52	4	9	25	6	BÜRGSCHAFT	VOLLMACHT	AUSLEIHEN	0		326379999999981	6258
52	4	9	26	10	VORTRAG	REDNER	ANSAGE	0		493270000000019	6212
52	4	9	27	12	HALLE	TURNIER	TURNIER	1		536779999999981	8847
52	4	9	28	4	TÜR	SCHRANK	DURCHGANG	0		715170000000019	9375
52	4	9	29	20	KUMMER	TRAURIGKEIT	UNGLÜCK	0		502379999999981	6607
52	4	9	30	38	SEILTÄNZER	SCHWERPUNKT	RISIKO	0		299979999999981	4079
52	4	9	31	31	ANREGUNG	BEISPIEL	IDEE	0		292639999999991	3543
52	4	9	32	7	SPRÜHREGEN	FLUSS	ZERSTREUER	0		950379999999981	11447
52	4	9	33	1	INSTANZ	GESETZGEBUNG	GERICHT	0		641970000000019	7244
52	4	9	34	17	SONATE	KLAVIER	KLAVIER	1		209879999999981	4629
52	4	9	35	29	RHEUMATISMUS	IMMUNITÄT		0		-1	-1
52	4	9	36	8	ANHÄNGER	MEISTER		0		-1	-1
52	4	9	37	32	GLETSCHER	POL	EIS	0		327179999999981	3695
52	4	9	38	26	DUFT	GERUCH	BLUME	0		382910000000009	4812
52	4	9	39	36	VERZIERUNG	PALAST	SCHMUCK	0		249070000000019	3610
52	4	9	40	23	TOTSCHLAG	BRUTALITÄT	NOTWEHR	0		692079999999981	8791
52	5	10	1	25	PARADIES	MENSCH	TRAUM	0		343479999999981	5315
52	5	10	2	33	OPERATION	KOMA	SCHMERZ	0		504779999999981	6042
52	5	10	3	36	GESCHLECHT	MANN	MÄNNLICH	0		568479999999981	10525
52	5	10	4	18	FASCHIST	IDEOLOGIE		0		-1	-1
52	5	10	5	9	VOLK	GEMEINDE	MENGE	0		4080	4823
52	5	10	6	1	PROGNOSE	GEWISSHEIT	RICHTUNG	0		647179999999981	7384
52	5	10	7	40	PEITSCHE	MISSHANDLUNG	HIEB	0		200679999999981	2758
52	5	10	8	35	VERLAUF	ENDUNG		0		-1	-1
52	5	10	9	37	NEUROSE	PSYCHOLOGIE		0		-1	-1
52	5	10	10	19	DROGE	VERHEIMLICHUNG		0		-1	-1
52	5	10	11	27	MONSTER	MUT	UNWIRKLICH	0		848209999999963	13505
52	5	10	12	39	ERMORDUNG	GESTÄNDNIS	STRAFE	0		669590000000037	7848
52	5	10	13	5	ANZUG	BÖRSE		0		-1	-1
52	5	10	14	20	SPIRALE	FRUCHTBARKEIT	FRUCHTBARKEIT	1		367259999999963	7239
52	5	10	15	6	ABSCHLUSS	PROJEKT	EXAMEN	0		351990000000037	4808
52	5	10	16	12	ZENTIMETER	METER	METER	1		364779999999981	4408
52	5	10	17	38	REDAKTEUR	KORRESPONDENZ	VERLAG	0		248729999999981	3839
52	5	10	18	21	ELITE	VERMÖGEN	EXAMEN	0		251979999999981	4280
52	5	10	19	4	FAHRT	AUTOBAHN	AUTO	0		715979999999981	7796
52	5	10	20	14	ZUSAMMENHANG	VORZEICHEN		0		-1	-1
52	5	10	21	11	DIREKTOR	GESCHÄFT		0		-1	-1
52	5	10	22	7	LOYALITÄT	BRUDER		0		-1	-1
52	5	10	23	30	PASSION	ORGASMUS	AUFGABE	0		2242.5	3759
52	5	10	24	26	POLITIKER	ZUVERSICHT	SCLICHTEN	0		130407999999998	14929
52	5	10	25	16	STRICH	SKIZZE	ZUG	0		596340000000037	6383
52	5	10	26	15	PATIENT	THERAPIE	OPERATION	0		895179999999981	10836
52	5	10	27	8	UMARMUNG	INTEGRATION	BARMHERZIGKEIT	0		2403	5929
52	5	10	28	10	MAGEN	RESTAURANT	MAHLZEIT	0		909679999999981	10305
52	5	10	29	22	LIEGE	VERANDA		0		-1	-1
52	5	10	30	24	MAKEL	SELBSTBEWUSSTSEIN		0		-1	-1
52	5	10	31	32	SCHIFFBRUCH	UNGLÜCKSFALL	WELLE	0		11769	13029
52	5	10	32	34	VERDROSSENHEIT	RESIGNATION		0		-1	-1
52	5	10	33	17	KÄFER	RUINE	RAUPE	0		462279999999981	5769
52	5	10	34	3	LINIE	BUS	STIFT	0		3901	4885
52	5	10	35	29	ZUSPITZUNG	PUNKT	ENDE	0		675979999999981	12064
52	5	10	36	28	ANKÜNDIGUNG	EXAMEN		0		-1	-1
52	5	10	37	23	SCHNORCHEL	ATLANTIK	FISCH	0		287979999999981	3672
52	5	10	38	2	KAMERADSCHAFT	PARTNER		0		-1	-1
52	5	10	39	13	GENAUIGKEIT	AUFMERKSAMKEIT		0		-1	-1
52	5	10	40	31	SAMT	STOFF	WEICH	0		4680	5544
52	6	11	1	36	WALZER	GALA	ABENDVERANSTALTUNG	0		184190000000037	15148
52	6	11	2	28	VERSEUCHUNG	RATTE	PEST	0		906109999999963	11541
52	6	11	3	3	COMPUTER	ZEITVERTREIB	SUCHT	0		491909999999963	5567
52	6	11	4	18	TREIBSTOFF	KILOMETER	FAHRZEUG	0		736690000000037	8543
52	6	11	5	23	KATEGORIE	GÜLTIGKEIT	EINSTUFUNG	0		2847	6585
52	6	11	6	29	BUDE	KÜHLSCHRANK	ZIMMER	0		330120000000019	4109
52	6	11	7	19	BEGNADIGUNG	DROHUNG	BEREUEN	0		964379999999981	10559
52	6	11	8	30	STRATEGIE	NÄHERUNG	WEG	0		745120000000019	7900
52	6	11	9	22	KARTE	HINDERNIS	ERDE	0		108270999999996	11571
52	6	11	10	35	BEHANDLUNG	MANDEL		0		-1	-1
52	6	11	11	8	REKORD	ARBEITSLOSIGKEIT	SPITZE	0		3343	4471
52	6	11	12	33	STURZ	REGIERUNG		0		-1	-1
52	6	11	13	5	INSTITUTION	ABTEILUNG	KREIS	0		154425999999996	16071
52	6	11	14	26	HAND	GESTE		0		-1	-1
52	6	11	15	6	AMATEUR	HOBBY	HOBBY	1		1711	2739
52	6	11	16	11	SCHEIDUNG	INSTABILITÄT	GESPALTEN	0		2403	17179
52	6	11	17	13	FEHLTRITT	VERANTWORTUNG	FREMDGEHEN	0		923909999999963	11537
52	6	11	18	2	UNTAUGLICHKEIT	FAHRER		0		-1	-1
52	6	11	19	17	HANDSCHRIFT	BUCHSTABE	BUCH	0		692959999999963	7459
52	6	11	20	27	DOLCH	STICH	STICH	1		284709999999963	3999
52	6	11	21	25	PHILOSOPHIE	SINN	UNECHT	0		4927	5855
52	6	11	22	4	MEDAILLE	WETTBEWERB	ERFOLG	0		3016	3904
52	6	11	23	32	KRAMPF	BEIN	BEIN	1		1960	2495
52	6	11	24	37	HIRTE	SCHAF	SCHAF	1		106859999999963	2200
52	6	11	25	31	KOPPEL	STIER	WIESE	0		6039	8513
52	6	11	26	38	WEG	WILLE	STRASSE	0		758909999999963	8679
52	6	11	27	16	TRAKTOR	LENKSTANGE	ACKER	0		607270000000019	6853
52	6	11	28	15	ATTRAKTION	WELTWUNDER		0		-1	-1
52	6	11	29	34	SYMBOL	WAPPEN	HINWEIS	0		917790000000037	10039
52	6	11	30	14	LEISTUNG	PROVISION		0		-1	-1
52	6	11	31	1	SCHALTER	FLUGHAFEN	KNOPF	0		4503	5463
52	6	11	32	12	ATOM	MOLEKÜL	MOLEKÜL	1		124009999999963	4686
52	6	11	33	20	VATERUNSER	RELIGION	GEBET	0		3017	3789
52	6	11	34	9	WAHL	GREMIUM	MEINUNGSFREI	0		993109999999963	12123
52	6	11	35	24	AUSSCHAU	GIPFEL	KUPPEL	0		788629999999981	8967
52	6	11	36	40	WIND	ELEMENT	STURM	0		799109999999963	8831
52	6	11	37	39	GEWINNUNG	WERBER	ERLÖS	0		564729999999981	6911
52	6	11	38	7	BODEN	FUND		0		-1	-1
52	6	11	39	10	ZULASSUNG	NACHWEIS	RECHT	0		192614000000004	19843
52	6	11	40	21	GANS	ENTE	ENTE	1		257509999999963	3315
52	7	12	1	10	ZAUBERKÜNSTLER	TRICK	TRICK	1		200329999999981	3123
52	7	12	2	14	SCHLAFWANDELN	UNWIRKLICHKEIT	UNREELL	0		254570000000019	6971
52	7	12	3	24	ALARM	ÜBUNG	NOT	0		826129999999981	10299
52	7	12	4	3	BEIFALL	APPLAUS	BEGEISTERUNG	0		374309999999963	9539
52	7	12	5	11	PROGRAMM	KINO		0		-1	-1
52	7	12	6	6	SCHLACHTUNG	SCHWEIN	KUH	0		219729999999981	3389
52	7	12	7	25	BESTATTUNG	SELBSTMORD	VERABSCHIEDUNG	0		851120000000019	11349
52	7	12	8	17	BEGRÜNDER	PRÄSIDENT		0		-1	-1
52	7	12	9	8	KARTELL	KONSENS	AMT	0		528729999999981	5751
52	7	12	10	4	KLOSTER	EINSCHRÄNKUNG	VERZICHT	0		507929999999981	11719
52	7	12	11	28	UNSTERBLICHKEIT	AUFERSTEHUNG	HELD	0		497420000000019	5567
52	7	12	12	22	PARTEI	ABSTIMMUNG	WAHL	0		264609999999963	3405
52	7	12	13	35	NOTLAGE	DILEMMA		0		-1	-1
52	7	12	14	26	EVOLUTION	ERWEITERUNG	VERÄNDERUNG	0		629509999999963	8223
52	7	12	15	9	ADER	GESTEIN	BLUT	0		246309999999963	3167
52	7	12	16	23	JUGEND	SCHWIMMBAD	KIND	0		5965.5	6581
52	7	12	17	38	ABEND	MORGEN	MORGEN	1		2583.5	3319
52	7	12	18	19	BAHNSTEIG	ANPASSUNG	GLEIS	0		263309999999963	3201
52	7	12	19	31	REICH	PROFIT	ARM	0		155809999999963	2039
52	7	12	20	21	LIKÖR	SEKT	SEKT	1		613509999999963	6711
52	7	12	21	15	VERHAFTUNG	KLINGE		0		-1	-1
52	7	12	22	7	HIRN	STUDIE	WISSEN	0		941179999999981	10261
52	7	12	23	18	PARTY	THEKE	FEST	0		233529999999981	3087
52	7	12	24	16	FREUNDIN	ZÄRTLICHKEIT	ZÄRTLICHKEIT	1		155192999999998	18855
52	7	12	25	33	ERÖFFNUNG	GRÜNDUNG	ANSCHAUEN	0		120070999999996	13245
52	7	12	26	30	DORF	ISOLATION	ISOLATION	1		133820999999996	17241
52	7	12	27	34	BLEI	STAHL	EISEN	0		271059999999963	3367
52	7	12	28	32	KOORDINATION	HANDHABUNG		0		-1	-1
52	7	12	29	12	HÖLLE	MYTHOS	MYTHOS	1		4226	6039
52	7	12	30	36	EINSPARUNG	RECHNUNG	GEHALT	0		771709999999963	15167
52	7	12	31	13	STAAT	UNTERSTÜTZUNG		0		-1	-1
52	7	12	32	20	HORN	WARNUNG	STOSS	0		532729999999981	7161
52	7	12	33	27	BEEINFLUSSUNG	VERMARKTUNG		0		-1	-1
52	7	12	34	29	MOTOR	INDUSTRIALISIERUNG		0		-1	-1
52	7	12	35	40	KERZE	DOCHT	LICHT	0		314979999999981	3865
52	7	12	36	39	ORDNUNG	ZUCHT	R	0		197912999999998	20010
52	7	12	37	37	INVESTITION	KONZERN	GABE	0		129309999999963	19610
52	7	12	38	1	EMPFINDUNG	GELASSENHEIT	GEFÜHL	0		409379999999981	5270
52	7	12	39	2	GENIE	MATHEMATIK		0		-1	-1
52	7	12	40	5	BINDUNG	BABY	ZUSAMMNE	0		151782999999998	19154
52	8	13	1	4	SPRECHER	AUFRUF	ANSAGE	0		225830000000075	3362
52	8	13	2	37	FLAMME	LEUCHTE	HITZE	0		594340000000037	6639
52	8	13	3	21	REVOLUTION	WIDERSTAND	WIDERSTAND	1		400740000000037	5855
52	8	13	4	9	STALL	KUH	KUH	1		167130000000075	2479
52	8	13	5	31	TEICH	ÜBERSCHWEMMUNG	WASSER	0		357530000000075	4583
52	8	13	6	17	WAFFE	KRIEG	GEFECHT	0		194959999999963	2999
52	8	13	7	10	MILCH	KÄSE	SCHAUM	0		385540000000037	4729
52	8	13	8	3	OZEAN	KRABBE	WEITE	0		948540000000037	10293
52	8	13	9	2	PARK	VEGETATION	DICKICHT	0		114553000000007	12585
52	8	13	10	40	REGENSCHIRM	BEDARF	MÖGLICH	0		139808000000007	15305
52	8	13	11	33	SENDER	NOTIZ		0		-1	-1
52	8	13	12	13	ZAHLUNG	QUITTUNG	GABE	0		915940000000037	9615
52	8	13	13	6	BEGEISTERUNG	GEFÜHL		0		-1	-1
52	8	13	14	15	VERBRÜDERUNG	ENTSCHULDIGUNG	STREIT	0		121645999999996	13031
52	8	13	15	39	FREILASSUNG	AUFENTHALT		0		128874000000004	14759
52	8	13	16	23	STREIK	KONFLIKT		0		-1	-1
52	8	13	17	28	NACHRICHT	GEBURTSTAG	SCHRIFT	0		360340000000037	4455
52	8	13	18	27	SUBSTANZ	SEELE		0		-1	-1
52	8	13	19	34	FRAU	BLUSE	BLUSE	1		2729.5	3599
52	8	13	20	18	BEWERTUNG	KELLNERIN	ART	0		139513000000007	14687
52	8	13	21	29	KONJUNKTUR	DIAGNOSE	NEU	0		383009999999963	4255
52	8	13	22	8	BEWUNDERUNG	SCHÖNHEIT	ANSICHT	0		418190000000037	5815
52	8	13	23	36	KLEINIGKEIT	WAAGE		0		-1	-1
52	8	13	24	5	AUFTAKT	SPIEL	START	0		231340000000037	3161
52	8	13	25	11	DOKUMENT	BESCHEINIGUNG	SCHRIFT	0		1548.5	2399
52	8	13	26	22	WIEDERHERSTELLUNG	VERSCHLECHTERUNG	FEHLERHAFT	0		528730000000075	6778
52	8	13	27	32	KLEIDERSCHRANK	HANDSCHUH	WAND	0		6912	7461
52	8	13	28	25	GERICHTSHOF	UNWAHRHEIT	RECHT	0		462340000000037	5378
52	8	13	29	24	ENTSCHLOSSENHEIT	DURCHSETZUNG	WILLE	0		520430000000075	5892
52	8	13	30	26	KUNSTWERK	AUFMACHUNG	SCHÖPFUNG	0		851940000000037	10191
52	8	13	31	19	INSEL	URLAUBER		0		-1	-1
52	8	13	32	1	WAHNSINN	ANSTALT	UNREEL	0		333609999999963	7536
52	8	13	33	35	ZUCKER	SPEISE	SÜSSES	0		132793000000007	15600
52	8	13	34	16	TRAINING	PULS	VORBEREITEN	0		505540000000037	10671
52	8	13	35	14	MUSIK	OPER	INSTRUMENT	0		477890000000037	6399
52	8	13	36	30	HASS	GEFECHT	LIEBE	0		258330000000075	3143
52	8	13	37	38	SUBMISSION	ERNIEDRIGUNG		0		-1	-1
52	8	13	38	7	KRANZ	NEST		0		-1	-1
52	8	13	39	12	TRAINER	STIL	STIL	1		212030000000075	7088
52	8	13	40	20	ZAHL	PHYSIK		0		-1	-1
								45
