## Supplementary material for "Vast amounts of encoded items nullify but do not reverse the effect of sleep on declarative memory": Dataset: PAL_52_1_3.xlsx

### Sheet: Tabelle1
VP_Nr	Block	VersioN	counter	pair_code	cue	correct_answer	answer		accuracy	reactiontime1	reactiontime2
52	1	6	1	22	ENERGIE	ÖL	STROM	0		2438.3	3522
52	1	6	2	9	HERD	FEUER	OFEN	0		5075.8	5615
52	1	6	3	2	WEIN	BLUME	TRAUBE	0		1847.1	2836
52	1	6	4	11	SCHACH	TURM	TURM	1		1522.4	2026
52	1	6	5	1	UFER	DAMM		0		5944.6	7082
52	1	6	6	4	WINTER	UNFALL	SCHNEE	0		2079.7	3769
52	1	6	7	19	THEATER	REIHE	RANG	0		1970.5	4349
52	1	6	8	27	MUSEUM	ÄGYPTEN	GALERIE	0		1524.5	3900
52	1	6	9	29	GRILLEN	SOMMER	FLEISCH	0		2013.4	3895
52	1	6	10	7	TONNE	REGEN	MÜLL	0		1943.4	2812
52	1	6	11	13	VERORDNUNG	BESCHEID		0		-1	-1
52	1	6	12	35	KÜSTE	DÜNE	SAND	0		1842.7	2471
52	1	6	13	31	ORKAN	WIRBEL	STURM	0		222960000000001	3047
52	1	6	14	6	DYNAMO	LICHT	ENERGIE	0		199139999999999	4423
52	1	6	15	15	GEFÄNGNIS	VERGEHEN	STRAFE	0		227139999999999	3074
52	1	6	16	23	NÄHEN	KREUZSTICH	FADEN	0		2675.8	3439
52	1	6	17	37	STRAUSS	TULPEN	BLUMEN	0		1460.5	2396
52	1	6	18	26	KÜCHE	EIMER	OFEN	0		2687.5	3223
52	1	6	19	14	HOCHZEIT	ALTAR	VERBUNDENHEIT	0		5335.5	7039
52	1	6	20	20	RINGE	BAUM		0		-1	-1
52	1	6	21	39	LABOR	PIPETTE	PIPETTE	1		249489999999999	4072
52	1	6	22	25	AQUARELL	GALERIE	KUNST	0		430339999999999	5239
52	1	6	23	5	EISENBAHN	SCHIENE	ZUG	0		3119.5	3487
52	1	6	24	12	ZEUS	HADES	HADEN	0		1724.8	3271
52	1	6	25	28	BIBLIOTHEK	SIGNATUR	SIGNATUR	1		519739999999999	7056
52	1	6	26	21	ARZT	PRAXIS	PRAXIS	1		1463.8	2645
52	1	6	27	16	NACHT	SCHEINWERFER	TAG	0		352039999999999	4189
52	1	6	28	10	TANNE	RINDE	NADEL	0		9260	10826
52	1	6	29	18	KAMPF	SIEG	SIEG	1		2007.5	3392
52	1	6	30	33	LADEN	REKLAME		0		-1	-1
52	1	6	31	24	SPIELZEUG	PLASTIK		0		-1	-1
52	1	6	32	38	FISCH	SCHUPPEN	WASSER	0		252739999999999	3479
52	1	6	33	34	MUSKEL	SEHNE	SEHNE	1		959399999999994	1551
52	1	6	34	8	FLUGZEUG	TOMATENSAFT	FLUG	0		10767	12615
52	1	6	35	17	REVOLVER	KALIBER	B	0		10287.6	20001
52	1	6	36	36	INSEKT	LIBELLE	LIBELLE	1		174629999999999	3581
52	1	6	37	30	BUCH	SCHRIFTSTELLER	AUTOR	0		199160000000001	2730
52	1	6	38	32	SCHMIED	HUFEISEN	EISEN	0		157239999999999	2260
52	1	6	39	40	RADIO	STIMME	SENDER	0		148760000000001	2298
52	1	6	40	3	GEBIRGE	EDELWEISS	FLUSS	0		479660000000001	5579
52	2	7	1	2	KAMMER	GEKLAPPER		0		-1	-1
52	2	7	2	40	ARGUMENT	ENTSCHEIDUNG	GRUND	0		334369999999995	4543
52	2	7	3	5	ZITRONE	ERDBEERE	ERDBEERE	1		165530000000005	2879
52	2	7	4	33	CHARME	HERZ	BARMHERZIGKEIT	0		261389999999991	5471
52	2	7	5	14	PROFESSOR	HOCHSCHULE	STUDENT	0		788769999999995	11599
52	2	7	6	29	ALGEBRA	FUNKTION	FUNKTION	1		2233.5	3709
52	2	7	7	18	STANGE	STOSS	STIEL	0		1596.5	3076
52	2	7	8	38	ZAUBERER	ENTHÜLLUNG	TRICK	0		174369999999995	3382
52	2	7	9	9	STEUER	UNTERSCHLAGUNG		0		-1	-1
52	2	7	10	27	LAWINE	FELSBLOCK	SCHNEE	0		2442.5	3399
52	2	7	11	10	EIFERSUCHT	GRUND	LIEBE	0		259469999999995	3282
52	2	7	12	17	VERSCHIEDENHEIT	GEGENTEIL	UNTERSCHIED	0		2079.5	3599
52	2	7	13	37	MIKROSKOP	BAKTERIEN	BAKTERIUM	1		2919.5	5834
52	2	7	14	15	SCHLAMM	HÜRDE	LAWINE	0		4876.5	5500
52	2	7	15	7	BOTSCHAFTER	NATIONALITÄT	NATION	0		6039.5	7127
52	2	7	16	16	FUSSKNÖCHEL	ARM	ARM	1		159969999999995	2111
52	2	7	17	4	WEISE	ART	ART	1		167169999999995	2159
52	2	7	18	6	HEKTAR	ZAUN	LAND	0		170369999999995	2174
52	2	7	19	30	DARBIETUNG	BEOBACHTUNG		0		-1	-1
52	2	7	20	23	SCHÄDEL	LEICHE	HIRN	0		288769999999995	3375
52	2	7	21	1	HERZLICHKEIT	GEHÄSSIGKEIT		0		-1	-1
52	2	7	22	8	FIEBER	ERSCHÖPFUNG	HITZE	0		155069999999995	2528
52	2	7	23	39	ÄRGER	FEINDSELIGKEIT		0		-1	-1
52	2	7	24	34	EMANZIPATION	GLEICHSTELLUNG	GLEICHHEIT	0		414069999999995	6084
52	2	7	25	21	KRANKENWAGEN	NOTFALL	UNFALL	0		169469999999995	2847
52	2	7	26	24	DOKTOR	KLINIK	KLINIK	1		180719999999995	2906
52	2	7	27	20	TINTE	BLEISTIFT	MINE	0		2180	3076
52	2	7	28	32	ZERSTÖRUNG	AUSROTTUNG		0		-1	-1
52	2	7	29	25	METHODE	VERSUCH	ART	0		1863.5	2407
52	2	7	30	36	VERMITTLUNG	INTERVIEW		0		-1	-1
52	2	7	31	22	SCHLEIM	HAFER	SCHNECKE	0		236989999999991	3469
52	2	7	32	31	TODESKAMPF	LEBEN	SIEG	0		566989999999991	12332
52	2	7	33	35	HAUSSCHUHE	PFEIFE	FLIEGE	0		476760000000009	6087
52	2	7	34	19	UMWELT	GEFÄHRDUNG	ERDE	0		570360000000009	6351
52	2	7	35	28	ENTFÜHRUNG	AUSBEUTE	VERSCHWINDEN	0		13967.7	17759
52	2	7	36	26	ANTWORT	BEKENNTNIS	FRAGE	0		175160000000009	2951
52	2	7	37	3	AUSBILDUNG	ZUKUNFT	LERNEN	0		470189999999991	6095
52	2	7	38	12	WHISKY	DUDELSACK		0		-1	-1
52	2	7	39	11	ÜBERBLICK	STANDPUNKT	AUSSICHT	0		190260000000009	3029
52	2	7	40	13	ERFOLG	LEBENSLAUF	SIEG	0		295260000000009	3784
52	3	8	1	29	SÄUGLING	WIEGE	BABY	0		319729999999981	3881
52	3	8	2	23	ÄRA	ZEITALTER	ZEIT	0		167360000000009	2140
52	3	8	3	18	BLASE	BAUCH	BAUCH	1		236260000000009	3042
52	3	8	4	6	DICHTER	ZITAT	SCHRIFT	0		288770000000019	3927
52	3	8	5	5	JUNGFRAU	SCHLEIER		0		-1	-1
52	3	8	6	30	STRAND	VERGNÜGEN	WELLE	0		251970000000019	3408
52	3	8	7	25	STIMMUNG	ATMOSPHÄRE	HEITERKEIT	0		224679999999981	3699
52	3	8	8	17	THEMA	INTERESSE		0		-1	-1
52	3	8	9	36	LEERE	DUMPFHEIT	STILLE	0		164779999999981	2598
52	3	8	10	8	FAMILIE	MUTTER	MUTTER	1		192079999999981	3512
52	3	8	11	15	PLAKAT	HAMMER	SÄULE	0		242379999999981	6199
52	3	8	12	27	ERFAHRUNG	UNWISSENHEIT	WISSEN	0		242370000000019	3367
52	3	8	13	40	GESTALTUNG	LANDSCHAFT		0		-1	-1
52	3	8	14	7	FENSTER	BEWOHNER	LICHT	0		319170000000019	3903
52	3	8	15	22	BEGINN	FOLGE	ANFANG	0		214570000000019	3194
52	3	8	16	34	ENTSPANNUNG	BEDROHUNG		0		-1	-1
52	3	8	17	20	FLEISCH	RAUBTIER	SCHWEIN	0		264060000000009	3786
52	3	8	18	14	LÜGE	WAHRHEIT	FALSE	0		392770000000019	5040
52	3	8	19	9	BEMÜHUNGEN	ANSTRENGUNG	ANSTREGUNG	1		339089999999991	5499
52	3	8	20	3	GABEL	SOSSE	MESSER	0		280289999999991	3999
52	3	8	21	16	PERSON	SCHADEN	MENSCH	0		596270000000019	6754
52	3	8	22	38	PFEFFER	BUTTER		0		-1	-1
52	3	8	23	1	WOHNUNG	HEIM	ZIMMER	0		193289999999991	2882
52	3	8	24	10	IRRTUM	MISSVERSTÄNDNIS		0		-1	-1
52	3	8	25	21	ERMÜDUNG	KREISLAUF	ABGESCHLAGEN	0		432789999999991	6096
52	3	8	26	28	SCHATTEN	EXISTENZ	DUNKELHEIT	0		343070000000019	4879
52	3	8	27	35	LEICHTIGKEIT	SCHWERKRAFT		0		-1	-1
52	3	8	28	26	ADMIRAL	WAFFENRUHE	ANFÜHRER	0		481589999999991	6815
52	3	8	29	24	SOZIALIST	PAROLE	KOMMUNIST	0		102158999999999	13984
52	3	8	30	11	REIZ	REAKTION	ANTWORT	0		146628999999999	15959
52	3	8	31	2	GELEGENHEIT	LIEBSCHAFT	MAL	0		311870000000019	3606
52	3	8	32	13	BÜSTENHALTER	BUSEN	BUSEN	1		207629999999981	2615
52	3	8	33	37	FISCHER	MEER	NETZ	0		1390.5	1999
52	3	8	34	4	TRANSPORT	LAGER	WEG	0		254329999999981	2919
52	3	8	35	33	GETRÄNK	SCHAUM	WASSER	0		5377.5	6416
52	3	8	36	39	RÄUBER	DIEBSTAHL	STEHLEN	0		823029999999981	9806
52	3	8	37	12	ABFALL	SCHMUTZ	MÜLL	0		155189999999991	2711
52	3	8	38	32	MÜNDIGKEIT	ABHÄNGIGKEIT	HEITER	0		238370000000019	3743
52	3	8	39	19	LERCHE	FRÖHLICHKEIT	BLÄTTER	0		921570000000019	10596
52	3	8	40	31	VERWALTUNG	GENEHMIGUNG		0		-1	-1
52	4	9	1	4	TÜR	SCHRANK	KNOPF	0		724889999999991	8237
52	4	9	2	32	GLETSCHER	POL	EIS	0		145079999999981	1723
52	4	9	3	11	GESCHOSS	PFEIL	KALIBER	0		239989999999991	4336
52	4	9	4	38	SEILTÄNZER	SCHWERPUNKT	WAAGE	0		3231	3975
52	4	9	5	31	ANREGUNG	BEISPIEL		0		-1	-1
52	4	9	6	2	GEDULD	KONTROLLE		0		-1	-1
52	4	9	7	30	ZUGEHÖRIGKEIT	GENERATION		0		-1	-1
52	4	9	8	24	GANGSTER	VERBRECHEN	VERBRECHEN	1		11945	14993
52	4	9	9	21	ORIENTIERUNG	AUSGANG	ZIELEN	0		949139999999991	10300
52	4	9	10	29	RHEUMATISMUS	IMMUNITÄT		0		-1	-1
52	4	9	11	27	STRICK	SCHLINGE	WOLLE	0		525089999999991	5939
52	4	9	12	14	VERANSTALTUNG	ÖFFENTLICHKEIT	FEST	0		194389999999991	3560
52	4	9	13	34	REGEL	KOMBINATION		0		135797999999998	20008
52	4	9	14	15	BÜCHEREI	VERLEIH	SIGNATUR	0		301120000000019	6709
52	4	9	15	22	TAKT	HARFE	ANGABE	0		104217999999998	12169
52	4	9	16	28	GEMÜT	HEITERKEIT	ZUSTAND	0		175989999999991	2536
52	4	9	17	35	AUFPRALL	FALL	DRUCK	0		460789999999991	5168
52	4	9	18	9	KOCHTOPF	BÜGELEISEN	OFEN	0		312789999999991	3848
52	4	9	19	7	SPRÜHREGEN	FLUSS	NEBEN	0		169579999999981	2148
52	4	9	20	13	SARG	GRAB	GRAB	1		177079999999981	3435
52	4	9	21	6	BÜRGSCHAFT	VOLLMACHT	VERLEIHEN	0		4640	6432
52	4	9	22	5	KAMERAD	OPFER	GEMEINSCHAFT	0		297320000000019	6776
52	4	9	23	18	WELLE	FLUT	FOLGE	0		748789999999991	8512
52	4	9	24	10	VORTRAG	REDNER	REDE	0		4608	7408
52	4	9	25	16	KRANKHEIT	SYMPTOM	SYMPTOM	1		3080	5424
52	4	9	26	17	SONATE	KLAVIER	KLAVIER	1		167589999999991	3080
52	4	9	27	1	INSTANZ	GESETZGEBUNG	RECHT	0		2472	3160
52	4	9	28	25	FINDIGKEIT	EINFALL		0		-1	-1
52	4	9	29	26	DUFT	GERUCH	BLUME	0		2560	3847
52	4	9	30	36	VERZIERUNG	PALAST	RAHMEN	0		4250.5	5145
52	4	9	31	20	KUMMER	TRAURIGKEIT		0		-1	-1
52	4	9	32	3	GITTER	BESCHRÄNKUNG	ABGRENZUNG	0		6440	8096
52	4	9	33	40	GESCHENK	UNDANK	FREUD	0		456929999999981	5317
52	4	9	34	19	VERBRENNUNG	PROZESSION	HITZE	0		257570000000019	3563
52	4	9	35	33	ÄHNLICHKEIT	WIEDERHOLUNG		0		-1	-1
52	4	9	36	8	ANHÄNGER	MEISTER	ZUSAMMENHALT	0		584220000000019	13087
52	4	9	37	37	STUDIUM	WIRTSCHAFT	EXAMEN	0		3584	5984
52	4	9	38	12	HALLE	TURNIER	TURNIER	1		131989999999991	2109
52	4	9	39	23	TOTSCHLAG	BRUTALITÄT	VERBRECHEN	0		6723	9580
52	4	9	40	39	ABRECHNUNG	BANKIER	ENTGELD	0		3523	5770
52	5	10	1	36	GESCHLECHT	MANN	MÄNNLICH	0		514520000000019	6977
52	5	10	2	29	ZUSPITZUNG	PUNKT	ENDE	0		1799	2263
52	5	10	3	39	ERMORDUNG	GESTÄNDNIS	VERGEHEN	0		2320	3204
52	5	10	4	17	KÄFER	RUINE	BAUM	0		165870000000019	7403
52	5	10	5	26	POLITIKER	ZUVERSICHT	OPPOSITION	0		557179999999981	9312
52	5	10	6	3	LINIE	BUS	STRICH	0		166929999999981	2496
52	5	10	7	18	FASCHIST	IDEOLOGIE		0		-1	-1
52	5	10	8	32	SCHIFFBRUCH	UNGLÜCKSFALL	STURM	0		250309999999963	6129
52	5	10	9	27	MONSTER	MUT	UNREELL	0		238920000000019	3949
52	5	10	10	4	FAHRT	AUTOBAHN	WEG	0		1791	2169
52	5	10	11	31	SAMT	STOFF	WEICH	0		1317	1869
52	5	10	12	34	VERDROSSENHEIT	RESIGNATION	STURHEIT	0		207120000000019	3015
52	5	10	13	11	DIREKTOR	GESCHÄFT	CHEF	0		244659999999963	2934
52	5	10	14	7	LOYALITÄT	BRUDER	VERSTAND	0		17376.5	19073
52	5	10	15	16	STRICH	SKIZZE	STIFT	0		320870000000019	3992
52	5	10	16	21	ELITE	VERMÖGEN	EXAMEN	0		165620000000019	2954
52	5	10	17	30	PASSION	ORGASMUS		0		-1	-1
52	5	10	18	35	VERLAUF	ENDUNG		0		-1	-1
52	5	10	19	6	ABSCHLUSS	PROJEKT	EXAMEN	0		1463	2879
52	5	10	20	25	PARADIES	MENSCH	FREUDE	0		3111	4215
52	5	10	21	12	ZENTIMETER	METER	METER	1		2239	2791
52	5	10	22	1	PROGNOSE	GEWISSHEIT	RICHTUNG	0		217779999999981	2917
52	5	10	23	38	REDAKTEUR	KORRESPONDENZ	REKLAME	0		2761	3681
52	5	10	24	10	MAGEN	RESTAURANT	BRUST	0		663920000000019	7327
52	5	10	25	13	GENAUIGKEIT	AUFMERKSAMKEIT		0		-1	-1
52	5	10	26	28	ANKÜNDIGUNG	EXAMEN	GRUND	0		3721	4185
52	5	10	27	9	VOLK	GEMEINDE	MENSCH	0		187220000000019	2568
52	5	10	28	23	SCHNORCHEL	ATLANTIK	WASSER	0		480690000000037	5767
52	5	10	29	8	UMARMUNG	INTEGRATION	BARMHERZIGKEIT	0		1496	3400
52	5	10	30	22	LIEGE	VERANDA	TRAGEN	0		1768	2400
52	5	10	31	37	NEUROSE	PSYCHOLOGIE		0		-1	-1
52	5	10	32	5	ANZUG	BÖRSE	GESCHMACK	0		954490000000037	10911
52	5	10	33	33	OPERATION	KOMA	UNFALL	0		6079	6999
52	5	10	34	2	KAMERADSCHAFT	PARTNER	HILFSBEREIT	0		352220000000019	6431
52	5	10	35	15	PATIENT	THERAPIE	SYMPTOM	0		527890000000037	7607
52	5	10	36	40	PEITSCHE	MISSHANDLUNG	HIEB	0		164720000000019	2055
52	5	10	37	14	ZUSAMMENHANG	VORZEICHEN	VERGEICH	0		3191	4311
52	5	10	38	24	MAKEL	SELBSTBEWUSSTSEIN	FEHLER	0		414279999999981	4971
52	5	10	39	20	SPIRALE	FRUCHTBARKEIT	EMPFANGEN	0		7003	9059
52	5	10	40	19	DROGE	VERHEIMLICHUNG	UNREEL	0		455120000000019	6029
52	6	11	1	11	SCHEIDUNG	INSTABILITÄT	TRENNUNG	0		103052000000002	11697
52	6	11	2	12	ATOM	MOLEKÜL	MOLEKÜL	1		111790000000037	3423
52	6	11	3	14	LEISTUNG	PROVISION	SPORT	0		155120000000019	2199
52	6	11	4	7	BODEN	FUND	ERDE	0		377520000000019	4359
52	6	11	5	6	AMATEUR	HOBBY	HOBBY	1		1742.5	2641
52	6	11	6	19	BEGNADIGUNG	DROHUNG	MITGEFÜHL	0		294629999999981	5341
52	6	11	7	24	AUSSCHAU	GIPFEL	SICHT	0		240790000000037	5087
52	6	11	8	9	WAHL	GREMIUM	NEHMEN	0		201529999999981	2623
52	6	11	9	38	WEG	WILLE	ZEIGEN	0		564920000000019	6375
52	6	11	10	39	GEWINNUNG	WERBER	GEHALT	0		470090000000037	5419
52	6	11	11	22	KARTE	HINDERNIS	KÖNIG	0		126142000000002	13627
52	6	11	12	25	PHILOSOPHIE	SINN	GEDANKEN	0		456729999999981	5607
52	6	11	13	4	MEDAILLE	WETTBEWERB	SIEG	0		147129999999981	3045
52	6	11	14	35	BEHANDLUNG	MANDEL	ARBEIT	0		2221.5	2881
52	6	11	15	33	STURZ	REGIERUNG	UNACHTSAMKEIT	0		102152000000002	13787
52	6	11	16	16	TRAKTOR	LENKSTANGE	FARM	0		494620000000019	5666
52	6	11	17	17	HANDSCHRIFT	BUCHSTABE	SCHRIFT	0		368720000000019	4495
52	6	11	18	36	WALZER	GALA	GALA	1		362320000000019	4119
52	6	11	19	2	UNTAUGLICHKEIT	FAHRER		0		-1	-1
52	6	11	20	28	VERSEUCHUNG	RATTE	PEST	0		5207	5959
52	6	11	21	15	ATTRAKTION	WELTWUNDER	BLICKPUNT	0		141352000000002	15439
52	6	11	22	27	DOLCH	STICH	STICH	1		109162000000002	11562
52	6	11	23	10	ZULASSUNG	NACHWEIS	GENEHMIGUNG	0		164359999999963	3813
52	6	11	24	5	INSTITUTION	ABTEILUNG	OBERHAUPT	0		113672999999998	13176
52	6	11	25	20	VATERUNSER	RELIGION	RELIGION	1		189520000000019	5087
52	6	11	26	18	TREIBSTOFF	KILOMETER		0		-1	-1
52	6	11	27	1	SCHALTER	FLUGHAFEN	DRUCK	0		329520000000019	8258
52	6	11	28	37	HIRTE	SCHAF	SCHAF	1		108520000000019	1765
52	6	11	29	23	KATEGORIE	GÜLTIGKEIT	ART	0		1277	1744
52	6	11	30	3	COMPUTER	ZEITVERTREIB	TECHNIK	0		443929999999981	5560
52	6	11	31	40	WIND	ELEMENT	STILLE	0		515129999999981	6160
52	6	11	32	29	BUDE	KÜHLSCHRANK	ZIMMER	0		166320000000019	2407
52	6	11	33	31	KOPPEL	STIER	ZAUN	0		163929999999981	2042
52	6	11	34	30	STRATEGIE	NÄHERUNG		0		-1	-1
52	6	11	35	13	FEHLTRITT	VERANTWORTUNG	GROB	0		701520000000019	7647
52	6	11	36	8	REKORD	ARBEITSLOSIGKEIT	SIEG	0		351129999999981	5919
52	6	11	37	26	HAND	GESTE	BEIN	0		427920000000019	4936
52	6	11	38	32	KRAMPF	BEIN	BEIN	1		312040000000037	3580
52	6	11	39	34	SYMBOL	WAPPEN	ZEICHEN	0		258429999999981	3291
52	6	11	40	21	GANS	ENTE	ENTE	1		119929999999981	1695
52	7	12	1	12	HÖLLE	MYTHOS	MYTHOS	1		536670000000019	7025
52	7	12	2	20	HORN	WARNUNG	STECHEN	0		398240000000037	9535
52	7	12	3	1	EMPFINDUNG	GELASSENHEIT	HEITERKEIT	0		2562.5	6207
52	7	12	4	8	KARTELL	KONSENS	AMT	0		223929999999981	2607
52	7	12	5	15	VERHAFTUNG	KLINGE	RECHT	0		224720000000019	2983
52	7	12	6	21	LIKÖR	SEKT	SCHANK	0		117832999999998	12535
52	7	12	7	25	BESTATTUNG	SELBSTMORD	ENDE	0		6703.5	7247
52	7	12	8	29	MOTOR	INDUSTRIALISIERUNG	BEWEGUNG	0		427129999999981	6183
52	7	12	9	26	EVOLUTION	ERWEITERUNG	VERÄNDERUNG	0		321990000000037	4959
52	7	12	10	10	ZAUBERKÜNSTLER	TRICK	TRICK	1		255929999999981	3373
52	7	12	11	28	UNSTERBLICHKEIT	AUFERSTEHUNG	HELD	0		3143.5	3641
52	7	12	12	38	ABEND	MORGEN	MORGEN	1		155870000000019	2227
52	7	12	13	13	STAAT	UNTERSTÜTZUNG	VOLK	0		393479999999981	4651
52	7	12	14	34	BLEI	STAHL	EISEN	0		108959999999963	2037
52	7	12	15	14	SCHLAFWANDELN	UNWIRKLICHKEIT	UNREEL	0		10513.5	11577
52	7	12	16	11	PROGRAMM	KINO	ABFOLGE	0		791440000000037	8927
52	7	12	17	18	PARTY	THEKE	HEITERKEIT	0		269429999999981	3864
52	7	12	18	39	ORDNUNG	ZUCHT	CHAOS	0		9191.5	10240
52	7	12	19	22	PARTEI	ABSTIMMUNG	OPPOSITION	0		266020000000019	4903
52	7	12	20	30	DORF	ISOLATION	SIEDLUNG	0		319829999999981	4279
52	7	12	21	32	KOORDINATION	HANDHABUNG	RICHTUNG	0		240729999999981	3496
52	7	12	22	17	BEGRÜNDER	PRÄSIDENT		0		-1	-1
52	7	12	23	36	EINSPARUNG	RECHNUNG	GEWINN	0		280729999999981	3664
52	7	12	24	5	BINDUNG	BABY	HALT	0		159129999999981	2063
52	7	12	25	4	KLOSTER	EINSCHRÄNKUNG	ENTHALTSAMKEIT	0		5839.5	11616
52	7	12	26	40	KERZE	DOCHT	DOCHT	1		1495.5	4000
52	7	12	27	33	ERÖFFNUNG	GRÜNDUNG	START	0		263829999999981	3973
52	7	12	28	23	JUGEND	SCHWIMMBAD	KIND	0		294129999999981	3553
52	7	12	29	16	FREUNDIN	ZÄRTLICHKEIT	ZÄRTLICHKEIT	1		2543.5	4327
52	7	12	30	27	BEEINFLUSSUNG	VERMARKTUNG		0		-1	-1
52	7	12	31	24	ALARM	ÜBUNG	NOT	0		311559999999963	3510
52	7	12	32	7	HIRN	STUDIE	KOPF	0		952490000000037	10071
52	7	12	33	6	SCHLACHTUNG	SCHWEIN	SCHWEIN	1		173529999999981	9167
52	7	12	34	3	BEIFALL	APPLAUS		0		-1	-1
52	7	12	35	9	ADER	GESTEIN	BLUT	0		191640000000037	2415
52	7	12	36	2	GENIE	MATHEMATIK	WISSEN	0		5215.5	6095
52	7	12	37	37	INVESTITION	KONZERN	GABE	0		2807.5	3192
52	7	12	38	35	NOTLAGE	DILEMMA	SCHWIERIGKEIT	0		387490000000037	5830
52	7	12	39	19	BAHNSTEIG	ANPASSUNG	ZUG	0		211929999999981	2479
52	7	12	40	31	REICH	PROFIT	ARM	0		126009999999963	1695
52	8	13	1	2	PARK	VEGETATION	BAUM	0		258559999999963	3321
52	8	13	2	30	HASS	GEFECHT	LIEBE	0		2183.5	2775
52	8	13	3	20	ZAHL	PHYSIK	MENGE	0		815159999999963	8887
52	8	13	4	3	OZEAN	KRABBE	WEITE	0		1999.5	2671
52	8	13	5	8	BEWUNDERUNG	SCHÖNHEIT		0		-1	-1
52	8	13	6	5	AUFTAKT	SPIEL	STERT	0		170159999999963	2399
52	8	13	7	4	SPRECHER	AUFRUF	ANSAGE	0		2643	3605
52	8	13	8	16	TRAINING	PULS	ERFOLG	0		2335.5	4583
52	8	13	9	12	TRAINER	STIL	STIL	1		322219999999925	4071
52	8	13	10	15	VERBRÜDERUNG	ENTSCHULDIGUNG		0		-1	-1
52	8	13	11	17	WAFFE	KRIEG	SCHUSS	0		321840000000037	4119
52	8	13	12	36	KLEINIGKEIT	WAAGE		0		-1	-1
52	8	13	13	14	MUSIK	OPER	INSTRUMENT	0		272180000000075	4311
52	8	13	14	11	DOKUMENT	BESCHEINIGUNG	SCHRIFT	0		207780000000075	2988
52	8	13	15	13	ZAHLUNG	QUITTUNG	GELD	0		2610.5	3458
52	8	13	16	6	BEGEISTERUNG	GEFÜHL	FAN	0		371159999999963	4255
52	8	13	17	18	BEWERTUNG	KELLNERIN		0		-1	-1
52	8	13	18	24	ENTSCHLOSSENHEIT	DURCHSETZUNG	STUR	0		220359999999963	2880
52	8	13	19	31	TEICH	ÜBERSCHWEMMUNG	WASSER	0		3483.5	5043
52	8	13	20	29	KONJUNKTUR	DIAGNOSE		0		-1	-1
52	8	13	21	25	GERICHTSHOF	UNWAHRHEIT	RECHT	0		171159999999963	2468
52	8	13	22	10	MILCH	KÄSE	SAHNE	0		3555.5	4251
52	8	13	23	7	KRANZ	NEST		0		-1	-1
52	8	13	24	19	INSEL	URLAUBER	EINSAM	0		5015.5	6910
52	8	13	25	33	SENDER	NOTIZ	ANKUNFT	0		304059999999963	4909
52	8	13	26	35	ZUCKER	SPEISE	PUDDING	0		3387.5	4800
52	8	13	27	1	WAHNSINN	ANSTALT		0		-1	-1
52	8	13	28	26	KUNSTWERK	AUFMACHUNG		0		-1	-1
52	8	13	29	37	FLAMME	LEUCHTE	FEUER	0		345790000000037	4066
52	8	13	30	40	REGENSCHIRM	BEDARF	GELEGENHEIT	0		654759999999963	12739
52	8	13	31	34	FRAU	BLUSE	BLUSE	1		246369999999925	3260
52	8	13	32	22	WIEDERHERSTELLUNG	VERSCHLECHTERUNG	ÄNDERN	0		10450.5	11539
52	8	13	33	21	REVOLUTION	WIDERSTAND	WIDERSTAND	1		568759999999963	7391
52	8	13	34	38	SUBMISSION	ERNIEDRIGUNG		0		-1	-1
52	8	13	35	32	KLEIDERSCHRANK	HANDSCHUH	WAND	0		2862.5	3414
52	8	13	36	39	FREILASSUNG	AUFENTHALT	RECHT	0		5652	6731
52	8	13	37	28	NACHRICHT	GEBURTSTAG	KOMMENTAR	0		3935.5	5375
52	8	13	38	9	STALL	KUH	KUH	1		1751.5	2247
52	8	13	39	27	SUBSTANZ	SEELE	MITTEL	0		2091.5	2808
52	8	13	40	23	STREIK	KONFLIKT		0		-1	-1
								41
