## Supplementary material for "Vast amounts of encoded items nullify but do not reverse the effect of sleep on declarative memory": Dataset: PAL_52_2_2.xlsx

### Sheet: Tabelle1
VP_Nr	Block	VersioN	counter	pair_code	cue	correct_answer	answer		accuracy	reactiontime1	reactiontime2
52	1	14	1	40	LEBER	ORGAN	ORGAN	1		2882.6	5074
52	1	14	2	14	WANGE	CHRIST	ZART	0		13151.7	13799
52	1	14	3	2	SOLO	MUSIKINSTRUMENT		0		-1	-1
52	1	14	4	5	GANG	TOR		0		-1	-1
52	1	14	5	7	VORBEREITUNG	VERÖFFENTLICHUNG		0		-1	-1
52	1	14	6	16	FREUNDSCHAFT	GEFÄHRTE	ZUSAMM	0		18621.7	20001
52	1	14	7	37	PARLAMENT	KANZLER	WAHL	0		116999999999971	7763
52	1	14	8	24	VATER	VORBILD	HEMD	0		8015.7	8751
52	1	14	9	17	TECHNOLOGIE	GEHIRNWÄSCHE	IDEE	0		18783.7	19343
52	1	14	10	29	FAUST	GEWALT	HIEB	0		967960000000001	10257
52	1	14	11	28	SCHLÄGER	KRIMINALITÄT		0		-1	-1
52	1	14	12	11	PRÄDIKAT	PRIMA	GIFTIG	0		851310000000001	9508
52	1	14	13	6	LIMIT	MAXIMUM	MAXIMUM	1		361560000000001	5219
52	1	14	14	31	TOD	NOTWEHR		0		-1	-1
52	1	14	15	13	URLAUB	AUSFALL		0		-1	-1
52	1	14	16	12	UNHEIL	ALPTRAUM	HÖLLE	0		695170000000001	8015
52	1	14	17	1	GEMEINSCHAFT	ZUSAMMENARBEIT	TEAM	0		509579999999999	5825
52	1	14	18	35	LIST	NAZI		0		-1	-1
52	1	14	19	23	FLÜCHTLING	ASYL	ASYL	1		236360000000001	3571
52	1	14	20	4	INFLATION	ENTWERTUNG	ABFALL	0		967140000000002	10959
52	1	14	21	18	KONFRONTATION	RACHE		0		-1	-1
52	1	14	22	38	ZELT	ZIRKUS	ZIRKUS	1		10765.6	12010
52	1	14	23	9	INTENSIVSTATION	KRANKENHAUS	KLINIK	0		16171.8	17931
52	1	14	24	22	AUTOR	ERFINDUNG	SCHRIFT	0		405559999999998	4919
52	1	14	25	32	SCHLUSSFOLGERUNG	KONSEQUENZ	ERTRAG	0		12125	12928
52	1	14	26	15	LAMM	MITTAGESSEN	FELL	0		753559999999998	8370
52	1	14	27	21	UNABHÄNGIGKEIT	SELBSTBESTIMMUNG	FREIHEIT	0		737259999999998	8809
52	1	14	28	19	MINIMUM	NOTWENDIGKEIT		0		-1	-1
52	1	14	29	20	ERKLÄRUNG	WISSENSCHAFT	RAT	0		975579999999999	10639
52	1	14	30	39	GESELLSCHAFT	EINHEIT		0		-1	-1
52	1	14	31	36	SÄUFER	WIRT		0		-1	-1
52	1	14	32	27	HINDERUNG	SIEGEL		0		-1	-1
52	1	14	33	30	DIAKONIE	VERSORGUNG		0		-1	-1
52	1	14	34	34	NACHBARSCHAFT	HECKE		0		-1	-1
52	1	14	35	3	IDIOT	UNSINN		0		-1	-1
52	1	14	36	26	RASSE	NATIONALIST	NATION	0		189859999999998	6719
52	1	14	37	10	SCHMUGGEL	IMPORT	FALSCH	0		537079999999999	6570
52	1	14	38	25	FRIEDEN	ALLIANZ	AKZEPTANZ	0		10531.5	14496
52	1	14	39	33	KNOBLAUCH	VAMPIR	ZEHE	0		238259999999998	2769
52	1	14	40	8	EXPERIMENT	UNTERSUCHUNG	STUDIE	0		300479999999999	3732
52	2	15	1	34	PATRIOTISMUS	EXTREMISMUS	NATION	0		418469999999995	5384
52	2	15	2	33	TAGEBUCH	BIOGRAPHIE		0		-1	-1
52	2	15	3	20	REGENBOGEN	FARBE	FARBE	1		206939999999991	3149
52	2	15	4	25	DRECK	VERUNREINIGUNG	SCHMUTZ	0		231989999999991	3479
52	2	15	5	32	FORMEL	BERECHNUNG	MATHEMATIK	0		265589999999991	15989
52	2	15	6	31	ERMITTLUNG	SCHULD	POLIZEI	0		3663.5	4961
52	2	15	7	30	ERDBALL	WELTKARTE	WELTKARTE	1		201760000000009	4431
52	2	15	8	27	KUNST	ARTIST	TALENT	0		891080000000005	10070
52	2	15	9	7	DONNER	BLITZ	BLITZ	1		188789999999991	3207
52	2	15	10	15	TRITT	SOHLE	FUSS	0		494369999999995	5525
52	2	15	11	19	ARBEITER	EINKOMMEN		0		-1	-1
52	2	15	12	16	SONNE	GRAD	MOND	0		319989999999991	4231
52	2	15	13	36	INFORMATIK	PROGRAMMIERUNG	PROGRAMMIEREN	0		259980000000005	5035
52	2	15	14	12	TECHNIKER	INGENIEUR	INSTALLIEREN	0		2491	6027
52	2	15	15	39	DESSERT	HONIG	PUDDING	0		561589999999991	6999
52	2	15	16	24	AKTEUR	DRAMATIK		0		-1	-1
52	2	15	17	14	REGIME	ZERSCHLAGUNG	PUTSCH	0		561589999999991	6959
52	2	15	18	21	AUSEINANDERSETZUNG	ÜBERLEGUNG	STREIT	0		247189999999991	4429
52	2	15	19	29	INTERVENTION	STREIT	HANDELN	0		261789999999991	3625
52	2	15	20	26	POLIZEI	EINSATZ	VERBRECHEN	0		725569999999995	8991
52	2	15	21	13	WANDEL	ZWISCHENZEIT	NEU	0		701589999999991	7511
52	2	15	22	1	PYRAMIDE	ARCHITEKTUR	ARCHITEKTUR	1		213589999999991	4183
52	2	15	23	2	UNTERSCHRIFT	FORMULAR	FREIGABE	0		10071.5	11463
52	2	15	24	6	MANDANT	RECHT	RECHT	1		3124.5	5371
52	2	15	25	35	GOTT	VEREHRUNG	ÜBERMACHT	0		755569999999995	12931
52	2	15	26	22	STROH	WALDBRAND		0		-1	-1
52	2	15	27	3	VORSTAND	LEITER	CHEF	0		267339999999991	3263
52	2	15	28	18	ERNÄHRUNG	EIWEIß		0		-1	-1
52	2	15	29	9	SUBKULTUR	UNTERGRUND	UNTERWELT	0		394389999999991	5991
52	2	15	30	5	STÜTZE	BEGLEITER	PERSON	0		177038999999999	18920
52	2	15	31	4	BRILLE	KRAWATTE		0		-1	-1
52	2	15	32	40	BEARBEITUNG	HONORAR		0		-1	-1
52	2	15	33	28	BILD	FOTO		0		-1	-1
52	2	15	34	17	KOOPERATION	MITHILFE	MITHILFE	1		850869999999995	9709
52	2	15	35	38	GEGNER	WAFFENSTILLSTAND		0		-1	-1
52	2	15	36	37	BEFRAGUNG	MEHRHEIT	INFO	0		14056.8	16309
52	2	15	37	8	GELIEBTE	GEHEIMNIS	GEHEIM	0		14247.5	14954
52	2	15	38	10	ZOO	BÄR	BÄR	1		198089999999991	2596
52	2	15	39	23	OPPOSITION	VERWEIGERUNG	PARLAMENT	0		315969999999995	5215
52	2	15	40	11	SCHÄTZUNG	SPEKULATION	RATEN	0		860789999999991	16800
52	3	16	1	2	GEFAHR	HAI	ANGST	0		101948999999999	14170
52	3	16	2	31	EXEKUTION	ERSCHIEßUNG	ERSCHIESSUNG	1		1904	5769
52	3	16	3	10	FLÄCHE	ZENTRUM	ZAUN	0		4846	5470
52	3	16	4	6	BEVÖLKERUNG	MASSE	SIEDLUNG	0		325589999999991	4312
52	3	16	5	3	SEE	WASSER	WASSER	1		2133.5	3152
52	3	16	6	30	AUSKUNFT	PROPAGANDA	RAT	0		419189999999991	4835
52	3	16	7	16	BIRKE	LAUB	RINDE	0		2140	4199
52	3	16	8	9	SCHNITT	FILM		0		-1	-1
52	3	16	9	11	PHASE	STADIUM	ZEIT	0		266389999999991	4176
52	3	16	10	7	KOMMENTAR	PRESSE		0		-1	-1
52	3	16	11	1	BEHÖRDE	KÜNDIGUNG		0		-1	-1
52	3	16	12	40	VIRUS	ERREGER	ERREGER	1		231989999999991	3797
52	3	16	13	25	CHARAKTER	OFFENHEIT	TYP	0		5818	6562
52	3	16	14	34	STUDENT	KLAUSUR	EXAMEN	0		571960000000009	6907
52	3	16	15	18	ASSISTENT	PROFESSION	HELFER	0		270010000000009	3820
52	3	16	16	29	GERICHT	VERHANDLUNG	URTEIL	0		4384	5904
52	3	16	17	38	PRIESTER	KATHEDRALE	KIRCHE	0		282360000000009	4080
52	3	16	18	36	BOMBE	TERRORIST	EXPLOSION	0		1688	3440
52	3	16	19	26	PUBLIKUM	ZUSCHAUER		0		-1	-1
52	3	16	20	12	KAPITALISMUS	KOMMUNISMUS	::ISMUS	0		183781000000001	20001
52	3	16	21	28	BOOT	MATROSE	SCHIFF	0		356789999999991	4477
52	3	16	22	37	MÖRDER	SÜNDE	GEFÄNGNIS	0		136021000000001	15354
52	3	16	23	4	UNRECHT	BENACHTEILIGUNG		0		-1	-1
52	3	16	24	19	AFFÄRE	PARTNERSCHAFT		0		-1	-1
52	3	16	25	39	FLIRT	ROMANTIK	ANGEZOGEN	0		957010000000009	11778
52	3	16	26	17	JUSTIZ	GLAUBWÜRDIGKEIT	RECHT	0		168689999999991	2767
52	3	16	27	33	VERGÜTUNG	GELD	GEHALT	0		6884	7917
52	3	16	28	8	BEFUGNIS	ERMÄCHTIGUNG		0		-1	-1
52	3	16	29	5	NATION	EINIGKEIT	VOLK	0		112071000000001	11959
52	3	16	30	23	BOSS	HEMD	HEMD	1		145589999999991	2560
52	3	16	31	15	VISUM	TOURISMUS	URLAUB	0		416779999999981	5832
52	3	16	32	24	MODE	HOSE		0		-1	-1
52	3	16	33	14	KOCH	OFEN	OFEN	1		143710000000009	2261
52	3	16	34	27	ROUTE	HEIMWEG	STRASSE	0		311189999999991	4588
52	3	16	35	21	RANG	HIERARCHIE	PLATZIERUNG	0		509210000000009	6950
52	3	16	36	35	FREUDE	LUST		0		-1	-1
52	3	16	37	20	ANLAGE	RENDITE		0		-1	-1
52	3	16	38	13	JOURNALIST	PRESSEFREIHEIT	SPRECHER	0		7247	8543
52	3	16	39	32	BAUER	FARM	FARM	1		169589999999991	2464
52	3	16	40	22	DIREKTION	BESCHLUSS	ABTEILUNG	0		232010000000009	8776
52	4	1	1	39	SCHAMGEFÜHL	KÖRPER	KÖRPER	1		3540	4862
52	4	1	2	2	MASCHINE	APPARAT	ARBEIT	0		7159	8247
52	4	1	3	23	SÄNGER	KÜNSTLER	STIMME	0		1911	2887
52	4	1	4	29	MANGEL	VERZICHT		0		-1	-1
52	4	1	5	22	LÖSUNG	PROBLEM	PROBLEM	1		3271	4431
52	4	1	6	26	SKLAVE	KÖNIG	KÖNIG	1		630229999999981	7567
52	4	1	7	19	ERDE	STEIN	WELTKARTE	0		380710000000009	5359
52	4	1	8	4	STURM	WINDHAUCH	WIND	0		207110000000009	2562
52	4	1	9	7	ZEITUNG	DRUCK	TEXT	0		352060000000009	4532
52	4	1	10	8	BARGELD	WERT	ZAHLMITTEL	0		692720000000019	9447
52	4	1	11	11	GEHIRN	BEWUSSTSEIN	DENKEN	0		591120000000019	6759
52	4	1	12	37	ANEKDOTE	WITZ		0		-1	-1
52	4	1	13	36	RÜCKSCHRITT	VERGANGENHEIT		0		-1	-1
52	4	1	14	13	KUGEL	QUADRAT	QUADRAT	1		155120000000019	4015
52	4	1	15	5	BERUF	ANERKENNUNG	ARBEIT	0		4957.5	5895
52	4	1	16	20	INFORMATION	INHALT	TEXT	0		2813	3759
52	4	1	17	17	STAUB	SAUBERKEIT		0		-1	-1
52	4	1	18	10	ABSPRACHE	VERTRAG	BEREDEN	0		286320000000019	4361
52	4	1	19	34	EMPFEHLUNG	RAT	VORSCHLAG	0		269429999999981	4142
52	4	1	20	32	EINGEBUNG	IDEE		0		-1	-1
52	4	1	21	35	FIGUR	BRETT	KUGEL	0		343920000000019	4281
52	4	1	22	9	FORM	KREIS	KUGEL	0		1310	2910
52	4	1	23	21	DEMOKRATIE	SYSTEM	MONARCHIE	0		826110000000009	11079
52	4	1	24	18	TRINKSPRUCH	SPRICHWORT	FEST	0		2839	3775
52	4	1	25	12	NUTZEN	KOSTEN		0		-1	-1
52	4	1	26	24	BEDÜRFNIS	WERBUNG		0		-1	-1
52	4	1	27	16	VOGEL	KATZE	STAR	0		2311	3015
52	4	1	28	1	PELZ	FUCHS	FUCHS	1		316370000000019	4215
52	4	1	29	27	GRUNDRECHT	VERFASSUNG		0		3623	8903
52	4	1	30	33	RÜSTUNG	ANGRIFF	RITTER	0		259820000000019	3534
52	4	1	31	31	NÄSSE	GEWITTER	WASSER	0		3393	4441
52	4	1	32	14	STERN	WEIHNACHTEN	MOND	0		303720000000019	3941
52	4	1	33	38	FÄHIGKEIT	VERANLAGUNG	POTENZIAL	0		456729999999981	6447
52	4	1	34	30	BEGRIFF	BEDEUTUNG		0		-1	-1
52	4	1	35	25	SPASS	FEIER	HUMOR	0		2423	3095
52	4	1	36	6	CHAOS	STRUKTUR	UNGENAUIGKEIT	0		110316000000001	14209
52	4	1	37	40	PUPPE	KIND		0		-1	-1
52	4	1	38	28	URHEBER	KAUSALITÄT		0		-1	-1
52	4	1	39	15	BECHER	KAFFEE	TRINK	0		225210000000009	3457
52	4	1	40	3	STILLE	EINSAMKEIT		0		-1	-1
52	5	2	1	35	ANFORDERUNG	SCHWIERIGKEIT		0		-1	-1
52	5	2	2	16	KRITERIUM	AUSWAHL		0		-1	-1
52	5	2	3	13	TIER	FROSCH	FROSCH	1		287040000000037	3949
52	5	2	4	38	NEFFE	GROSSMUTTER	NICHTE	0		2981.5	4072
52	5	2	5	1	BLICK	PERSPEKTIVE	AUSSICHT	0		503129999999981	6096
52	5	2	6	24	GNADE	BARMHERZIGKEIT	BRMHERZIG	0		320620000000019	5094
52	5	2	7	39	FASS	KELLER	HOLZ	0		250829999999981	3399
52	5	2	8	23	BUNGALOW	SIEDLUNG	SIEDLUNG	1		304720000000019	5775
52	5	2	9	33	ERLÖSUNG	HIMMELREICH	BEFREIUNG	0		214329999999981	3647
52	5	2	10	4	KRITIK	ZWEIFEL	HINTERFRAGEN	0		937529999999981	11171
52	5	2	11	34	PRÜFUNG	MISSERFOLG	EXAMEN	0		176440000000037	3164
52	5	2	12	7	GRAS	VIEH	WIESE	0		145629999999981	2151
52	5	2	13	21	ANSTAND	SITTE	STIL	0		371940000000037	4483
52	5	2	14	37	DÄMMERUNG	MORGENGRAUEN	MORGENGRAUEN	1		226040000000037	3956
52	5	2	15	18	SCHMETTERLING	BLÜTE	BLÜTE	1		692729999999981	8103
52	5	2	16	15	SEEGANG	DAMPFER	WELLE	0		165190000000037	2529
52	5	2	17	12	KOMÖDIE	DRAMA	HEITERKEIT	0		290240000000037	4094
52	5	2	18	11	EHE	VERLOBUNG	VERTRAUEN	0		207929999999981	3235
52	5	2	19	22	MACHT	HERRSCHER	CHEF	0		137129999999981	1909
52	5	2	20	19	GEISEL	GEFANGENER	SKLAVE	0		291829999999981	3830
52	5	2	21	29	TAL	WIESE	WIESE	1		2563.5	3689
52	5	2	22	28	UHR	KIRCHE	PUNKT	0		803040000000037	8854
52	5	2	23	40	POSTKUTSCHE	PFERD	WEG	0		511920000000019	5569
52	5	2	24	30	SPRACHE	AKUSTIK	VERSTÄNDNIS	0		307740000000037	4997
52	5	2	25	10	ILLUSION	WAHRNEHMUNG	UNREELL	0		237540000000037	5871
52	5	2	26	36	AUSWERTUNG	ERGEBNIS	ERGEBNIS	1		462320000000019	5831
52	5	2	27	31	HÄRTE	KRAFT		0		-1	-1
52	5	2	28	8	BERG	HÜTTE	TAL	0		150320000000019	2795
52	5	2	29	5	FREUND	VERTRAUEN	FREUNDIN	0		241920000000019	3587
52	5	2	30	20	BEGRÜSSUNG	FREUNDLICHKEIT		0		-1	-1
52	5	2	31	26	FRAGE	EINWAND	ANTWORT	0		359120000000019	4759
52	5	2	32	3	VERLUST	ABNAHME	VERMISSEN	0		421540000000037	5231
52	5	2	33	14	HAUT	BLUT	HAAR	0		352740000000037	4087
52	5	2	34	25	DISZIPLIN	GEHORSAM	SPORTART	0		202340000000037	3429
52	5	2	35	32	TRAUM	WIRKLICHKEIT		0		-1	-1
52	5	2	36	17	VERSCHLEIERUNG	KOPFTUCH	RELIGION	0		378320000000019	5071
52	5	2	37	2	MALER	PIANIST	KUNST	0		200720000000019	3111
52	5	2	38	27	SCHICKSAL	IRONIE		0		883279999999981	10799
52	5	2	39	6	ZUWACHS	FORTSCHRITT	VERGRÖ?ERN	0		259120000000019	6287
52	5	2	40	9	GESPENST	ERSCHEINUNG	ANGST	0		551940000000037	6303
52	6	3	1	11	APFEL	PFIRSICH	SAFT	0		3571.5	4179
52	6	3	2	29	PUDDING	SÜSSIGKEITEN	SÜSSES	0		431929999999981	5943
52	6	3	3	20	LARVE	RAUPE	KOKOON	0		4887.5	5985
52	6	3	4	21	STOLZ	RUHM		0		-1	-1
52	6	3	5	8	MEINEID	EHRENHAFTIGKEIT	VERSPRECHEN	0		539129999999981	7209
52	6	3	6	24	RICHTER	GERECHTIGKEIT	URTEIL	0		614129999999981	7249
52	6	3	7	15	PAPIER	BRIEF	STAPEL	0		240329999999981	3523
52	6	3	8	6	BESITZ	ANTEIL	EIGENTUM	0		3175.5	4335
52	6	3	9	12	DAMPF	LOKOMOTIVE		0		-1	-1
52	6	3	10	10	LEIDENSCHAFT	KUSS		0		-1	-1
52	6	3	11	27	ALKOHOL	OPIUM		0		-1	-1
52	6	3	12	14	FORDERUNG	GEHALT	WILLE	0		166712999999998	17909
52	6	3	13	5	INDUSTRIE	BRANCHE	MASCHINE	0		228109999999963	3537
52	6	3	14	19	GESUNDHEIT	IMPFUNG		0		-1	-1
52	6	3	15	28	SEGEN	SCHÖPFER	KIRCHE	0		224729999999981	3287
52	6	3	16	31	VERGLEICH	GLEICHNIS		0		-1	-1
52	6	3	17	9	ANSICHT	MEINUNG	ANSCHAUEN	0		231929999999981	3745
52	6	3	18	23	ARMUT	ELEND	ELEND	1		5621.5	8101
52	6	3	19	39	GESCHREI	PANIK		0		-1	-1
52	6	3	20	13	HELDENMUT	TAPFERKEIT		0		-1	-1
52	6	3	21	34	ERDGESCHOSS	DACHBODEN	DACHGESCHOSS	0		7207.5	9271
52	6	3	22	25	ZWIELICHT	UNTERWELT	KOMISCH	0		4079.5	5087
52	6	3	23	1	GIFT	MORD	SCHLANGE	0		3322.5	5899
52	6	3	24	16	GEBÄUDE	HOTEL	PLATZ	0		3939.5	4869
52	6	3	25	26	BEWEIS	TATSACHE		0		-1	-1
52	6	3	26	7	NORM	MORAL		0		-1	-1
52	6	3	27	35	PROFIL	QUERSCHNITT	QUERSCHNITT	1		2207.5	3951
52	6	3	28	33	AUTO	PRESTIGE	KRAFTFAHRZEUG	0		3631.5	6159
52	6	3	29	32	CHANCE	BEGEGNUNG	MÖGLICHKEIT	0		4799.5	6469
52	6	3	30	22	ZEIT	URSPRUNG		0		-1	-1
52	6	3	31	36	JUNGE	MÄDCHEN	MÄDCHEN	1		359009999999963	4771
52	6	3	32	38	DEFINITION	KONZEPT	ERKLÄRUNG	0		2807.5	4607
52	6	3	33	17	GEIST	FLASCHE	UNECHT	0		8591.5	9791
52	6	3	34	3	TÄUSCHUNG	ECHTHEIT	VERSUCH	0		247940000000037	3535
52	6	3	35	18	GEDÄCHTNIS	ELEFANT	GEHIRN	0		3375.5	4111
52	6	3	36	4	STUHL	SESSEL	LEHNE	0		1615.5	2247
52	6	3	37	2	VULKAN	EXPLOSION	EXPLOSION	1		175470000000019	3451
52	6	3	38	40	PLAN	GROSSSTADT	KARTE	0		2403.5	3155
52	6	3	39	37	WOLLE	KLEIDUNG	NETZ	0		181520000000019	4663
52	6	3	40	30	TAT	ABSICHT		0		-1	-1
52	7	4	1	30	MUSIKER	AKKORDEON	SONG	0		7074.5	7664
52	7	4	2	21	DIAMANT	GOLD	GOLD	1		1335.5	3681
52	7	4	3	33	BEGABUNG	VERERBUNG	KUNST	0		511159999999963	5919
52	7	4	4	4	ANGEBOT	MARKT	NACHFRAGE	0		188859999999963	3337
52	7	4	5	1	GRUPPE	VERSAMMLUNG	ART	0		423770000000019	4733
52	7	4	6	17	KLIPPE	ABGRUND	STEIN	0		217220000000019	2969
52	7	4	7	39	GESCHICHTE	ENTWICKLUNG	VERGANGENHEIT	0		2405.5	4029
52	7	4	8	14	ERGÄNZUNG	ZUSATZ	ZUSATZ	1		1703.5	3609
52	7	4	9	8	GLÜCK	ZUFALL	FREUDE	0		5701	6429
52	7	4	10	16	ERFORSCHUNG	PATENT	EXPERIMENT	0		931970000000019	11299
52	7	4	11	37	ANGST	SCHLANGE		0		-1	-1
52	7	4	12	25	BETTLER	UNGLÜCK	ARMUT	0		198690000000037	2695
52	7	4	13	27	VERRAT	TREUE		0		-1	-1
52	7	4	14	9	LAUNE	HUMOR	HUMOR	1		640309999999963	7239
52	7	4	15	26	DICKICHT	WALD	WALD	1		3351.5	4231
52	7	4	16	6	STIRN	KINN		0		-1	-1
52	7	4	17	5	MÖNCH	NONNE	PRIESTER	0		423970000000019	5799
52	7	4	18	23	GEDICHT	LIEBE	VERS	0		304759999999963	3807
52	7	4	19	2	SCHÜLER	DOZENT	LEHRE	0		351159999999963	4501
52	7	4	20	34	SCHLEMMER	LECKERBISSEN		0		-1	-1
52	7	4	21	24	LABYRINTH	SUCHE	IRRWEG	0		423970000000019	5271
52	7	4	22	3	SALAT	GARTEN	RUCOLA	0		478809999999963	5631
52	7	4	23	19	BETRAG	WECHSEL		0		-1	-1
52	7	4	24	32	DIENER	HALTUNG		0		-1	-1
52	7	4	25	18	BESESSENHEIT	TEUFEL		0		-1	-1
52	7	4	26	15	MOOR	SUMPF	SUMPF	1		2199.5	3231
52	7	4	27	13	NAGEL	METALL		0		-1	-1
52	7	4	28	36	POLIZIST	WACHE	STRAFE	0		436770000000019	5471
52	7	4	29	35	FAHNE	EROBERUNG	WIND	0		2511.5	2947
52	7	4	30	10	ZIEL	RICHTUNG	ENDE	0		2975.5	3467
52	7	4	31	29	ANFÜHRER	CHEF	CHEF	1		166370000000019	2223
52	7	4	32	11	AUFGABE	ERLEDIGUNG	JOB	0		171437000000002	17737
52	7	4	33	22	ZIMMER	ECKE	ECKE	1		164570000000019	2379
52	7	4	34	31	MERKMAL	DETAIL		0		-1	-1
52	7	4	35	7	HIMMEL	FIRMAMENT	WOLKE	0		247409999999963	3243
52	7	4	36	12	THEORIE	AUSNAHME		0		-1	-1
52	7	4	37	20	ANDEUTUNG	VERDACHT		0		-1	-1
52	7	4	38	40	GENUSS	ZIGARRE		0		-1	-1
52	7	4	39	28	GÖTTIN	GEBET		0		-1	-1
52	7	4	40	38	SAUERSTOFF	LUFT	LUFT	1		1127.5	1927
52	8	5	1	10	INSTRUMENT	OBOE	KLAVIER	0		510180000000075	6267
52	8	5	2	24	INFEKTION	SCHMERZEN	VIRUS	0		589759999999963	6979
52	8	5	3	11	MÖBEL	LEHNE	SCHRANK	0		296580000000075	4021
52	8	5	4	36	STRASSE	TEER	WEG	0		195959999999963	2391
52	8	5	5	9	KAUFHAUS	SCHAUFENSTER		0		-1	-1
52	8	5	6	17	SCHIFF	DOCK	SEE	0		302780000000075	3731
52	8	5	7	5	ORCHESTER	KONZERT	ENSEMBLE	0		243959999999963	4307
52	8	5	8	20	RIESE	SCHRITT		0		-1	-1
52	8	5	9	7	AUFSTAND	REBELLION		0		-1	-1
52	8	5	10	35	GETREIDE	DINKEL	DINKEL	1		280990000000037	3999
52	8	5	11	18	BAHNHOF	KIOSK	UHR	0		247069999999925	3175
52	8	5	12	13	GESICHT	MASKE	PROFIL	0		509580000000075	6083
52	8	5	13	31	AUFTRAG	ARBEIT		0		374780000000075	7339
52	8	5	14	16	REISE	KONTINENT	KOFFER	0		283940000000037	3687
52	8	5	15	4	MAUER	BRÜSTUNG	GRENZE	0		2380.5	3207
52	8	5	16	15	TROPEN	AMAZONAS	AMAZONAS	1		3054.5	4615
52	8	5	17	25	SPORT	SCHWEISS	BEWEGUNG	0		471180000000075	5975
52	8	5	18	8	HEFT	NOTE	REKLAME	0		262030000000075	3748
52	8	5	19	32	FABRIK	PRODUKTION	INDUSTRIE	0		311380000000075	4309
52	8	5	20	33	REPTIL	ECHSE	KROKODIL	0		323569999999925	4811
52	8	5	21	22	NATUR	PFLANZE	UMWELT	0		290380000000075	3703
52	8	5	22	1	KRUG	BIER	BIER	1		151559999999963	2127
52	8	5	23	39	VERLETZUNG	SCHORF		0		-1	-1
52	8	5	24	28	STIFT	KAPPE	HÜLSE	0		384180000000075	7577
52	8	5	25	12	FLOCKEN	SCHNEE	SCHNEE	1		191180000000075	2655
52	8	5	26	29	PINSEL	LEINWAND	AQUARELL	0		264869999999925	4687
52	8	5	27	34	EREIGNIS	FEST	GESCHEHENES	0		354080000000075	7680
52	8	5	28	38	FAHRZEUG	KETTE		0		-1	-1
52	8	5	29	2	GELENK	KEULE	KEULE	1		3917	4749
52	8	5	30	23	ZÜGEL	WENDE		0		-1	-1
52	8	5	31	19	SCHULE	HOLZ	SCHÜLER	0		507090000000037	6279
52	8	5	32	30	HEER	INFANTERIE	ARMEE	0		458380000000075	5311
52	8	5	33	26	FAHRRAD	PEDAL	REIFEN	0		355980000000075	4327
52	8	5	34	6	GLAUBE	BIBEL	RELIGION	0		123169999999925	2391
52	8	5	35	21	BÜNDNIS	PAKT	PARTEI	0		208409999999963	3159
52	8	5	36	37	WEBER	KAMM		0		-1	-1
52	8	5	37	14	ANGABE	ZEUGE		0		-1	-1
52	8	5	38	3	BRÜCKE	SAN FRANCISCO	SAN FRANCISCO	1		168780000000075	5159
52	8	5	39	27	SCHAUSPIEL	BÜHNE	THATER	0		162380000000075	3099
52	8	5	40	40	FLOTTE	DECK	MARINE	0		279480000000075	3450
								46
