## Supplementary material for "Vast amounts of encoded items nullify but do not reverse the effect of sleep on declarative memory": Dataset: PAL_52_2_3.xlsx

### Sheet: Tabelle1
VP_Nr	Block	VersioN	counter	pair_code	cue	correct_answer	answer		accuracy	reactiontime1	reactiontime2
52	4	1	1	32	EINGEBUNG	IDEE		0		-1	-1
52	4	1	2	40	PUPPE	KIND	SPIEL	0		5383.3	6055
52	4	1	3	25	SPASS	FEIER		0		-1	-1
52	4	1	4	8	BARGELD	WERT	GEWINN	0		12131.1	13407
52	4	1	5	38	FÄHIGKEIT	VERANLAGUNG	KÖNNEN	0		6146.3	7213
52	4	1	6	16	VOGEL	KATZE	FINK	0		1736.8	2367
52	4	1	7	12	NUTZEN	KOSTEN		0		-1	-1
52	4	1	8	31	NÄSSE	GEWITTER	NEBEL	0		3679.3	4679
52	4	1	9	33	RÜSTUNG	ANGRIFF	RITTER	0		2455.2	3777
52	4	1	10	9	FORM	KREIS	KUGEL	0		3890.5	4893
52	4	1	11	15	BECHER	KAFFEE	WASSER	0		2807.3	3875
52	4	1	12	34	EMPFEHLUNG	RAT	UN	0		19491.3	20001
52	4	1	13	22	LÖSUNG	PROBLEM	AUFGABE	0		500799999999988	13193
52	4	1	14	36	RÜCKSCHRITT	VERGANGENHEIT	VERGANGENHEIT	1		17768.5	19983
52	4	1	15	19	ERDE	STEIN	WELTKARTE	0		171920000000001	3254
52	4	1	16	20	INFORMATION	INHALT	TEXT	0		240710000000001	3337
52	4	1	17	7	ZEITUNG	DRUCK	SCHRIFT	0		238889999999999	3272
52	4	1	18	14	STERN	WEIHNACHTEN	MOND	0		216739999999999	2663
52	4	1	19	35	FIGUR	BRETT	GESTALT	0		797210000000001	9527
52	4	1	20	1	PELZ	FUCHS	TIER	0		2660	3127
52	4	1	21	13	KUGEL	QUADRAT	QUADRAT	1		151129999999999	3530
52	4	1	22	6	CHAOS	STRUKTUR	DURCHEINANDER	0		529989999999999	16764
52	4	1	23	5	BERUF	ANERKENNUNG	ARBEIT	0		413539999999999	4874
52	4	1	24	24	BEDÜRFNIS	WERBUNG	VERLANGEN	0		196010000000001	3092
52	4	1	25	28	URHEBER	KAUSALITÄT	GRÜNDER	0		465529999999999	5776
52	4	1	26	4	STURM	WINDHAUCH	WIND	0		124970000000001	1670
52	4	1	27	29	MANGEL	VERZICHT	FEHLER	0		14838.6	15718
52	4	1	28	10	ABSPRACHE	VERTRAG	KOMMUNIKATION	0		471220000000001	8469
52	4	1	29	11	GEHIRN	BEWUSSTSEIN	KOPF	0		608239999999999	6674
52	4	1	30	26	SKLAVE	KÖNIG	ARBEIT	0		331939999999999	4314
52	4	1	31	3	STILLE	EINSAMKEIT	WINDHAUCH	0		318040000000002	4300
52	4	1	32	2	MASCHINE	APPARAT	DURCHFÜHRUNG	0		8559.5	11591
52	4	1	33	21	DEMOKRATIE	SYSTEM	FREIHEIT	0		655129999999999	7666
52	4	1	34	23	SÄNGER	KÜNSTLER	SONG	0		263390000000002	3100
52	4	1	35	18	TRINKSPRUCH	SPRICHWORT	BEISAMMENSEIN	0		481529999999999	6708
52	4	1	36	37	ANEKDOTE	WITZ		0		-1	-1
52	4	1	37	27	GRUNDRECHT	VERFASSUNG		0		-1	-1
52	4	1	38	17	STAUB	SAUBERKEIT	MÜLL	0		10823.3	11991
52	4	1	39	39	SCHAMGEFÜHL	KÖRPER	KÖRPER	1		165870000000001	3047
52	4	1	40	30	BEGRIFF	BEDEUTUNG	WORT	0		359940000000002	4058
52	5	2	1	40	POSTKUTSCHE	PFERD	ÜBERMITTLUNG	0		4337.5	6128
52	5	2	2	1	BLICK	PERSPEKTIVE	SICHT	0		146160000000009	3600
52	5	2	3	35	ANFORDERUNG	SCHWIERIGKEIT	EBENE	0		828060000000009	8839
52	5	2	4	20	BEGRÜSSUNG	FREUNDLICHKEIT	ERKENNEN	0		12799.3	14038
52	5	2	5	32	TRAUM	WIRKLICHKEIT	SURREAL	0		278389999999991	4112
52	5	2	6	25	DISZIPLIN	GEHORSAM	SPORT	0		3847.5	4559
52	5	2	7	19	GEISEL	GEFANGENER	FESTGEHALTEN	0		2207.5	11279
52	5	2	8	23	BUNGALOW	SIEDLUNG	SIELDUNG	1		195839999999991	2906
52	5	2	9	36	AUSWERTUNG	ERGEBNIS	ERGEBNIS	1		244369999999995	3444
52	5	2	10	27	SCHICKSAL	IRONIE		0		-1	-1
52	5	2	11	34	PRÜFUNG	MISSERFOLG	EXAMEN	0		357330000000005	4469
52	5	2	12	9	GESPENST	ERSCHEINUNG	MYTHOS	0		6183.5	6972
52	5	2	13	24	GNADE	BARMHERZIGKEIT	DANKBARKEIT	0		1882.5	3234
52	5	2	14	2	MALER	PIANIST	KUNST	0		156730000000005	2927
52	5	2	15	10	ILLUSION	WAHRNEHMUNG	SURREAL	0		209530000000005	3431
52	5	2	16	39	FASS	KELLER	BODEN	0		1527.5	2175
52	5	2	17	21	ANSTAND	SITTE	ERZIEHUNG	0		4631.5	5888
52	5	2	18	11	EHE	VERLOBUNG	ZUSAMMENSCHLUSS	0		304189999999991	6110
52	5	2	19	5	FREUND	VERTRAUEN	FREUNDIN	0		268739999999991	3671
52	5	2	20	7	GRAS	VIEH	SCHICHT	0		4783.5	5688
52	5	2	21	16	KRITERIUM	AUSWAHL	AUSWAHL	1		3530	5126
52	5	2	22	12	KOMÖDIE	DRAMA	FREUDE	0		223130000000005	3992
52	5	2	23	6	ZUWACHS	FORTSCHRITT	VERGRÖ?ERUNG	0		284630000000005	4974
52	5	2	24	14	HAUT	BLUT	HAAR	0		2359.5	3344
52	5	2	25	17	VERSCHLEIERUNG	KOPFTUCH	RELIGION	0		1934.5	3022
52	5	2	26	26	FRAGE	EINWAND	ANTWORT	0		1471.5	2663
52	5	2	27	22	MACHT	HERRSCHER	GELD	0		255630000000005	3082
52	5	2	28	15	SEEGANG	DAMPFER	WELE	0		1340.5	2132
52	5	2	29	18	SCHMETTERLING	BLÜTE	ZIERLICHTKEIT	0		6847.5	9895
52	5	2	30	28	UHR	KIRCHE	ZEIT	0		1833.5	2223
52	5	2	31	38	NEFFE	GROSSMUTTER	NICHTE	0		1751.5	2991
52	5	2	32	4	KRITIK	ZWEIFEL		0		-1	-1
52	5	2	33	30	SPRACHE	AKUSTIK	UNTERHALTUNG	0		5151.5	6719
52	5	2	34	29	TAL	WIESE	WIESE	1		428730000000005	5160
52	5	2	35	13	TIER	FROSCH	FROSCH	1		6006.5	6959
52	5	2	36	31	HÄRTE	KRAFT	SCHLAG	0		4366.5	5599
52	5	2	37	33	ERLÖSUNG	HIMMELREICH	FREIHEIT	0		1790.5	2894
52	5	2	38	37	DÄMMERUNG	MORGENGRAUEN	MORGENGRAUEN	1		189530000000005	3295
52	5	2	39	3	VERLUST	ABNAHME		0		2639.5	11058
52	5	2	40	8	BERG	HÜTTE	EDELWEISS	0		663639999999991	7959
52	6	3	1	35	PROFIL	QUERSCHNITT	GESICHT	0		236960000000009	3604
52	6	3	2	16	GEBÄUDE	HOTEL	HAUS	0		543660000000009	5852
52	6	3	3	29	PUDDING	SÜSSIGKEITEN	SÜSS	0		195960000000009	2791
52	6	3	4	30	TAT	ABSICHT	DUCHRFÜHRUNG	0		489670000000019	7399
52	6	3	5	22	ZEIT	URSPRUNG	UHR	0		512060000000009	5639
52	6	3	6	6	BESITZ	ANTEIL	EIGENTUM	0		129110000000009	2489
52	6	3	7	27	ALKOHOL	OPIUM		0		570260000000009	15272
52	6	3	8	15	PAPIER	BRIEF	ZETTEL	0		3798.5	9250
52	6	3	9	19	GESUNDHEIT	IMPFUNG	KRANKHEIT	0		441270000000019	7780
52	6	3	10	24	RICHTER	GERECHTIGKEIT	JUSTIZ	0		868229999999981	11609
52	6	3	11	17	GEIST	FLASCHE	UNWAHR	0		769279999999981	9278
52	6	3	12	11	APFEL	PFIRSICH	BIRNE	0		187170000000019	2799
52	6	3	13	31	VERGLEICH	GLEICHNIS	ÄHNLICHEKIT	0		320379999999981	6655
52	6	3	14	8	MEINEID	EHRENHAFTIGKEIT		0		-1	-1
52	6	3	15	40	PLAN	GROSSSTADT		0		-1	-1
52	6	3	16	4	STUHL	SESSEL	LEHNE	0		1230.5	1894
52	6	3	17	21	STOLZ	RUHM	KÖNNEN	0		3579	4503
52	6	3	18	20	LARVE	RAUPE	PUPPE	0		251960000000009	3463
52	6	3	19	34	ERDGESCHOSS	DACHBODEN	DACHGESCHOSS	0		268670000000019	4786
52	6	3	20	1	GIFT	MORD		0		-1	-1
52	6	3	21	37	WOLLE	KLEIDUNG	PULLOVER	0		164929999999981	8099
52	6	3	22	39	GESCHREI	PANIK	ÄRGER	0		5449.5	6183
52	6	3	23	28	SEGEN	SCHÖPFER		0		450370000000019	6087
52	6	3	24	23	ARMUT	ELEND	REICHTUM	0		326360000000009	4627
52	6	3	25	14	FORDERUNG	GEHALT	VERLANGEN	0		649170000000019	7587
52	6	3	26	38	DEFINITION	KONZEPT	BESCHREIBUNG	0		2695.5	4511
52	6	3	27	36	JUNGE	MÄDCHEN	MÄDHCEN	1		118370000000019	3887
52	6	3	28	12	DAMPF	LOKOMOTIVE	WASSE	0		3855.5	5591
52	6	3	29	7	NORM	MORAL		0		550360000000009	13551
52	6	3	30	13	HELDENMUT	TAPFERKEIT	KAMPF	0		241170000000019	4551
52	6	3	31	32	CHANCE	BEGEGNUNG	MÖGLICHKEIT	0		2895.5	4583
52	6	3	32	9	ANSICHT	MEINUNG		0		-1	-1
52	6	3	33	33	AUTO	PRESTIGE	FAHRT	0		266929999999981	3663
52	6	3	34	10	LEIDENSCHAFT	KUSS	LIEBE	0		2111.5	2887
52	6	3	35	2	VULKAN	EXPLOSION	EXPLOSION	1		167920000000019	3311
52	6	3	36	18	GEDÄCHTNIS	ELEFANT	ERINNERUNG	0		2159.5	3775
52	6	3	37	3	TÄUSCHUNG	ECHTHEIT	VERSUCH	0		11915.5	13791
52	6	3	38	25	ZWIELICHT	UNTERWELT		0		-1	-1
52	6	3	39	26	BEWEIS	TATSACHE	TAT	0		100942999999998	10735
52	6	3	40	5	INDUSTRIE	BRANCHE	NEUERUNG	0		526370000000019	6605
52	7	4	1	6	STIRN	KINN	FRONT	0		297289999999991	3649
52	7	4	2	38	SAUERSTOFF	LUFT	LUFT	1		107160000000009	1743
52	7	4	3	29	ANFÜHRER	CHEF	CHEF	1		1377.5	1887
52	7	4	4	5	MÖNCH	NONNE	PRIESTER	0		184060000000009	4189
52	7	4	5	33	BEGABUNG	VERERBUNG	KÖNNEN	0		137779999999981	2179
52	7	4	6	40	GENUSS	ZIGARRE	MÖGEN	0		889379999999981	11109
52	7	4	7	17	KLIPPE	ABGRUND	FELS	0		431979999999981	5039
52	7	4	8	2	SCHÜLER	DOZENT	EXAMEN	0		2609.5	3623
52	7	4	9	15	MOOR	SUMPF	SUMPF	1		198360000000009	2815
52	7	4	10	37	ANGST	SCHLANGE	UNGEHEUER	0		271979999999981	3839
52	7	4	11	3	SALAT	GARTEN	BLATT	0		240470000000019	3799
52	7	4	12	23	GEDICHT	LIEBE	DICHTER	0		285560000000009	3695
52	7	4	13	9	LAUNE	HUMOR	FREUDE	0		358360000000009	4583
52	7	4	14	30	MUSIKER	AKKORDEON	KUNST	0		151179999999981	2383
52	7	4	15	16	ERFORSCHUNG	PATENT	NEU	0		458379999999981	6017
52	7	4	16	39	GESCHICHTE	ENTWICKLUNG	VERGANGENHEIT	0		206160000000009	3809
52	7	4	17	10	ZIEL	RICHTUNG	ENDE	0		102517999999998	10795
52	7	4	18	21	DIAMANT	GOLD	GOLD	1		127979999999981	1855
52	7	4	19	8	GLÜCK	ZUFALL	HOFFNUNG	0		206120000000019	3479
52	7	4	20	22	ZIMMER	ECKE	ECKE	1		149460000000009	2983
52	7	4	21	1	GRUPPE	VERSAMMLUNG	ANSAMMLUNG	0		597560000000009	7407
52	7	4	22	34	SCHLEMMER	LECKERBISSEN		0		503179999999981	6679
52	7	4	23	28	GÖTTIN	GEBET	GOTT	0		215960000000009	2679
52	7	4	24	19	BETRAG	WECHSEL	ZUSAMMEN	0		247179999999981	12671
52	7	4	25	31	MERKMAL	DETAIL		0		-1	-1
52	7	4	26	14	ERGÄNZUNG	ZUSATZ	ZUSATZ	1		161560000000009	2551
52	7	4	27	35	FAHNE	EROBERUNG	WIND	0		234379999999981	3207
52	7	4	28	26	DICKICHT	WALD	WALD	1		167989999999991	2387
52	7	4	29	18	BESESSENHEIT	TEUFEL	WILLE	0		353679999999981	4349
52	7	4	30	7	HIMMEL	FIRMAMENT	ERDE	0		170110000000009	2439
52	7	4	31	24	LABYRINTH	SUCHE	KREUZUNG	0		598179999999981	7729
52	7	4	32	32	DIENER	HALTUNG		0		-1	-1
52	7	4	33	27	VERRAT	TREUE		0		-1	-1
52	7	4	34	11	AUFGABE	ERLEDIGUNG	LÖSUNG	0		105797999999998	11411
52	7	4	35	25	BETTLER	UNGLÜCK	ARMUT	0		191179999999981	2631
52	7	4	36	13	NAGEL	METALL	FINGER	0		527789999999991	6065
52	7	4	37	4	ANGEBOT	MARKT	NACHFRAGE	0		135770000000019	3269
52	7	4	38	36	POLIZIST	WACHE	RECHT	0		215179999999981	2903
52	7	4	39	12	THEORIE	AUSNAHME	ÜBUNG	0		527179999999981	19119
52	7	4	40	20	ANDEUTUNG	VERDACHT	BEMERKEN	0		2580	3487
52	8	5	1	17	SCHIFF	DOCK	BUCHT	0		273779999999981	3634
52	8	5	2	39	VERLETZUNG	SCHORF	UNFALL	0		2095	3630
52	8	5	3	37	WEBER	KAMM	FADEN	0		349540000000037	4200
52	8	5	4	10	INSTRUMENT	OBOE	OBOE	1		315940000000037	6423
52	8	5	5	7	AUFSTAND	REBELLION	PUTSCH	0		381740000000037	4912
52	8	5	6	15	TROPEN	AMAZONAS	AMAZONAS	1		243920000000019	4332
52	8	5	7	8	HEFT	NOTE	STIFT	0		641179999999981	7100
52	8	5	8	27	SCHAUSPIEL	BÜHNE	THEATER	0		201590000000037	2991
52	8	5	9	34	EREIGNIS	FEST	ABLAUF	0		334379999999981	4368
52	8	5	10	4	MAUER	BRÜSTUNG	GRENZE	0		292779999999981	3656
52	8	5	11	9	KAUFHAUS	SCHAUFENSTER	WARE	0		3096	3884
52	8	5	12	23	ZÜGEL	WENDE	HALT	0		1261	1740
52	8	5	13	38	FAHRZEUG	KETTE		0		-1	-1
52	8	5	14	25	SPORT	SCHWEISS		0		-1	-1
52	8	5	15	6	GLAUBE	BIBEL	RELIGION	0		128790000000037	4316
52	8	5	16	32	FABRIK	PRODUKTION	INDUSTRIE	0		1333	2509
52	8	5	17	24	INFEKTION	SCHMERZEN	ERREGER	0		259259999999963	3988
52	8	5	18	5	ORCHESTER	KONZERT	ENSEMBLE	0		650379999999981	8055
52	8	5	19	21	BÜNDNIS	PAKT	ZUSAMMENHALT	0		421840000000037	5864
52	8	5	20	40	FLOTTE	DECK	ARMEE	0		1713	2542
52	8	5	21	11	MÖBEL	LEHNE	INVENTAR	0		2304	7232
52	8	5	22	3	BRÜCKE	SAN FRANCISCO	ÜBERGANG	0		210759999999963	3264
52	8	5	23	18	BAHNHOF	KIOSK	UHR	0		327359999999963	3768
52	8	5	24	33	REPTIL	ECHSE	KROKODIL	0		527190000000037	6800
52	8	5	25	31	AUFTRAG	ARBEIT		0		-1	-1
52	8	5	26	28	STIFT	KAPPE	DECKEL	0		11680	15306
52	8	5	27	26	FAHRRAD	PEDAL		0		-1	-1
52	8	5	28	1	KRUG	BIER	BIER	1		162470000000019	2228
52	8	5	29	20	RIESE	SCHRITT		0		-1	-1
52	8	5	30	22	NATUR	PFLANZE	UMWELT	0		408779999999981	5028
52	8	5	31	30	HEER	INFANTERIE	ARMEE	0		177890000000037	2474
52	8	5	32	16	REISE	KONTINENT		0		-1	-1
52	8	5	33	12	FLOCKEN	SCHNEE	SCHNEE	1		132790000000037	2048
52	8	5	34	36	STRASSE	TEER	WEG	0		1312	1712
52	8	5	35	2	GELENK	KEULE	KEULE	1		441479999999981	5288
52	8	5	36	29	PINSEL	LEINWAND	STRICH	0		1622	3839
52	8	5	37	19	SCHULE	HOLZ	EXAMEN	0		116679999999981	2239
52	8	5	38	13	GESICHT	MASKE	KOPF	0		304490000000037	3638
52	8	5	39	14	ANGABE	ZEUGE		0		-1	-1
52	8	5	40	35	GETREIDE	DINKEL	DINKEL	1		2304	3000
52	1	14	1	33	KNOBLAUCH	VAMPIR	GERUCH	0		2328.8	2993
52	1	14	2	3	IDIOT	UNSINN	TROTTEL	0		2446	3414
52	1	14	3	23	FLÜCHTLING	ASYL	ASYL	1		1752.1	2777
52	1	14	4	22	AUTOR	ERFINDUNG	BIOGRAPHIE	0		3663.8	6000
52	1	14	5	8	EXPERIMENT	UNTERSUCHUNG	ÜBERRASCHUNG	0		3416	5256
52	1	14	6	26	RASSE	NATIONALIST	NATION	0		1476.9	2568
52	1	14	7	5	GANG	TOR	WEG	0		4648	5058
52	1	14	8	9	INTENSIVSTATION	KRANKENHAUS	KRANKHEIT	0		2780.8	3885
52	1	14	9	11	PRÄDIKAT	PRIMA	HEITERKEIT	0		2830.2	4200
52	1	14	10	37	PARLAMENT	KANZLER	OPPOSITION	0		2295.9	5744
52	1	14	11	40	LEBER	ORGAN	ORGAN	1		1735.8	2440
52	1	14	12	16	FREUNDSCHAFT	GEFÄHRTE		0		-1	-1
52	1	14	13	14	WANGE	CHRIST	KOPF	0		2655	3239
52	1	14	14	24	VATER	VORBILD	HEMD	0		2871	3939
52	1	14	15	13	URLAUB	AUSFALL	REISEN	0		294689999999999	3829
52	1	14	16	17	TECHNOLOGIE	GEHIRNWÄSCHE	ERNEUERUNG	0		1371	4479
52	1	14	17	29	FAUST	GEWALT	SCHLAG	0		2130.8	2995
52	1	14	18	6	LIMIT	MAXIMUM	GRENZE	0		232789999999999	3048
52	1	14	19	19	MINIMUM	NOTWENDIGKEIT		0		-1	-1
52	1	14	20	35	LIST	NAZI		0		-1	-1
52	1	14	21	28	SCHLÄGER	KRIMINALITÄT	OPFER	0		3754.8	4823
52	1	14	22	34	NACHBARSCHAFT	HECKE	FREUND	0		2151	3335
52	1	14	23	2	SOLO	MUSIKINSTRUMENT	TRENNUNG	0		6760	8336
52	1	14	24	38	ZELT	ZIRKUS	PLANE	0		3238	7528
52	1	14	25	39	GESELLSCHAFT	EINHEIT	GRUPPE	0		204729999999999	2927
52	1	14	26	21	UNABHÄNGIGKEIT	SELBSTBESTIMMUNG		0		-1	-1
52	1	14	27	7	VORBEREITUNG	VERÖFFENTLICHUNG	ANFERTIGUNG	0		319160000000001	4847
52	1	14	28	4	INFLATION	ENTWERTUNG	ABWERTEN	0		813589999999999	9992
52	1	14	29	31	TOD	NOTWEHR	ENDE	0		2128	2568
52	1	14	30	32	SCHLUSSFOLGERUNG	KONSEQUENZ	ÜBERLEGUNG	0		531089999999999	6815
52	1	14	31	30	DIAKONIE	VERSORGUNG		0		-1	-1
52	1	14	32	18	KONFRONTATION	RACHE		0		2915	6419
52	1	14	33	25	FRIEDEN	ALLIANZ	SEGEN	0		2329.5	3111
52	1	14	34	10	SCHMUGGEL	IMPORT		0		-1	-1
52	1	14	35	27	HINDERUNG	SIEGEL		0		-1	-1
52	1	14	36	12	UNHEIL	ALPTRAUM		0		-1	-1
52	1	14	37	20	ERKLÄRUNG	WISSENSCHAFT		0		-1	-1
52	1	14	38	36	SÄUFER	WIRT	TRINKER	0		604789999999999	9472
52	1	14	39	15	LAMM	MITTAGESSEN	FROMM	0		525489999999999	6199
52	1	14	40	1	GEMEINSCHAFT	ZUSAMMENARBEIT	GRUPE	0		1632	2688
52	2	15	1	40	BEARBEITUNG	HONORAR		0		-1	-1
52	2	15	2	28	BILD	FOTO	SEHEN	0		968539999999991	10551
52	2	15	3	21	AUSEINANDERSETZUNG	ÜBERLEGUNG	STREIT	0		5231	6077
52	2	15	4	31	ERMITTLUNG	SCHULD	RECHERCHE	0		253210000000009	3899
52	2	15	5	39	DESSERT	HONIG	PUDDING	0		240510000000009	3381
52	2	15	6	7	DONNER	BLITZ	BLITZ	1		119939999999991	1959
52	2	15	7	12	TECHNIKER	INGENIEUR	ARBEITER	0		3231	4351
52	2	15	8	26	POLIZEI	EINSATZ	DIENST	0		2023	2787
52	2	15	9	30	ERDBALL	WELTKARTE	WELTKARTE	1		169110000000009	3589
52	2	15	10	33	TAGEBUCH	BIOGRAPHIE	BIOGRAPHIE	1		3093	6549
52	2	15	11	11	SCHÄTZUNG	SPEKULATION	WERT	0		2271	3059
52	2	15	12	32	FORMEL	BERECHNUNG	MATHEMATIK	0		271439999999991	4269
52	2	15	13	23	OPPOSITION	VERWEIGERUNG	PARLAMENT	0		3941	5573
52	2	15	14	15	TRITT	SOHLE	STOSS	0		222319999999995	3151
52	2	15	15	10	ZOO	BÄR	BÄR	1		123510000000009	1974
52	2	15	16	17	KOOPERATION	MITHILFE	ZUSAMMENARBEIT	0		221339999999991	4185
52	2	15	17	16	SONNE	GRAD	MOND	0		1147.5	1887
52	2	15	18	34	PATRIOTISMUS	EXTREMISMUS	KOMMUNISMUS	0		3519	5625
52	2	15	19	6	MANDANT	RECHT	KUNDE	0		10765.2	11445
52	2	15	20	9	SUBKULTUR	UNTERGRUND	UNTERWELT	0		3799	5863
52	2	15	21	36	INFORMATIK	PROGRAMMIERUNG	PROGRAMMIERUNG	1		2343	4791
52	2	15	22	19	ARBEITER	EINKOMMEN		0		-1	-1
52	2	15	23	2	UNTERSCHRIFT	FORMULAR	ERKENNUNG	0		126319999999995	9471
52	2	15	24	38	GEGNER	WAFFENSTILLSTAND	FREUND	0		450180000000005	5279
52	2	15	25	37	BEFRAGUNG	MEHRHEIT	FRAGE	0		443119999999995	5223
52	2	15	26	24	AKTEUR	DRAMATIK	ZIRKUS	0		3127	3815
52	2	15	27	20	REGENBOGEN	FARBE	FARBE	1		317519999999995	3983
52	2	15	28	18	ERNÄHRUNG	EIWEIß	ESSEN	0		11039	11875
52	2	15	29	1	PYRAMIDE	ARCHITEKTUR	ARCHITEKTUR	1		833539999999991	13347
52	2	15	30	13	WANDEL	ZWISCHENZEIT	ZEIT	0		145519999999995	2583
52	2	15	31	29	INTERVENTION	STREIT	EINGREIFEN	0		1831	4959
52	2	15	32	22	STROH	WALDBRAND	HALM	0		654180000000005	11015
52	2	15	33	8	GELIEBTE	GEHEIMNIS	BETEUERT	0		340919999999995	4745
52	2	15	34	4	BRILLE	KRAWATTE	SEHEN	0		234389999999991	2913
52	2	15	35	25	DRECK	VERUNREINIGUNG	MÜLL	0		1093	2141
52	2	15	36	5	STÜTZE	BEGLEITER	BEWEGUNG	0		4170.5	5743
52	2	15	37	14	REGIME	ZERSCHLAGUNG	PUTSCH	0		249519999999995	3631
52	2	15	38	3	VORSTAND	LEITER		0		-1	-1
52	2	15	39	35	GOTT	VEREHRUNG	ÜBERMACHT	0		1951	3335
52	2	15	40	27	KUNST	ARTIST	SPIRITUELL	0		510319999999995	6847
52	3	16	1	2	GEFAHR	HAI	NAGST	0		318520000000019	4249
52	3	16	2	4	UNRECHT	BENACHTEILIGUNG		0		-1	-1
52	3	16	3	39	FLIRT	ROMANTIK	ANMACHEN	0		15886.5	17135
52	3	16	4	33	VERGÜTUNG	GELD	GEHALT	0		422339999999991	5151
52	3	16	5	25	CHARAKTER	OFFENHEIT	MENSCH	0		148720000000019	4423
52	3	16	6	22	DIREKTION	BESCHLUSS	WEISEN	0		307920000000019	3839
52	3	16	7	28	BOOT	MATROSE	SEE	0		280720000000019	3303
52	3	16	8	26	PUBLIKUM	ZUSCHAUER	MENGE	0		191120000000019	2499
52	3	16	9	1	BEHÖRDE	KÜNDIGUNG	JUSTIZ	0		165120000000019	2611
52	3	16	10	7	KOMMENTAR	PRESSE	WORT	0		525770000000019	5827
52	3	16	11	17	JUSTIZ	GLAUBWÜRDIGKEIT	RECHT	0		449120000000019	5249
52	3	16	12	19	AFFÄRE	PARTNERSCHAFT		0		-1	-1
52	3	16	13	15	VISUM	TOURISMUS	AUFENTHALT	0		152720000000019	7071
52	3	16	14	12	KAPITALISMUS	KOMMUNISMUS	KOMMUNISMUS	1		186020000000019	3495
52	3	16	15	31	EXEKUTION	ERSCHIEßUNG	ENDE	0		402770000000019	4495
52	3	16	16	8	BEFUGNIS	ERMÄCHTIGUNG	ERLAUBNIS	0		546329999999981	8647
52	3	16	17	6	BEVÖLKERUNG	MASSE	MENSCHEN	0		275120000000019	3751
52	3	16	18	35	FREUDE	LUST	LUST	1		202870000000019	2727
52	3	16	19	27	ROUTE	HEIMWEG	WEG	0		126329999999981	1699
52	3	16	20	40	VIRUS	ERREGER	ERREGER	1		1091	2251
52	3	16	21	3	SEE	WASSER	WASSER	1		634920000000019	7367
52	3	16	22	20	ANLAGE	RENDITE		0		-1	-1
52	3	16	23	11	PHASE	STADIUM	ZEIT	0		175420000000019	2195
52	3	16	24	32	BAUER	FARM	FARM	1		575129999999981	6353
52	3	16	25	14	KOCH	OFEN	OFEN	1		121129999999981	1859
52	3	16	26	36	BOMBE	TERRORIST	EXPLOSION	0		174320000000019	3351
52	3	16	27	24	MODE	HOSE	SINN	0		599129999999981	6575
52	3	16	28	23	BOSS	HEMD	HEMD	1		119120000000019	1895
52	3	16	29	34	STUDENT	KLAUSUR	EXAMEN	0		101410000000009	2505
52	3	16	30	16	BIRKE	LAUB	RINDE	0		201320000000019	2719
52	3	16	31	30	AUSKUNFT	PROPAGANDA		0		-1	-1
52	3	16	32	5	NATION	EINIGKEIT	RASSE	0		545170000000019	6377
52	3	16	33	29	GERICHT	VERHANDLUNG	RECH	0		132310000000009	3509
52	3	16	34	9	SCHNITT	FILM	SCHERE	0		226000000000931	4719
52	3	16	35	38	PRIESTER	KATHEDRALE	RELIGION	0		393520000000019	5183
52	3	16	36	13	JOURNALIST	PRESSEFREIHEIT	INFO	0		462329999999981	5239
52	3	16	37	10	FLÄCHE	ZENTRUM	ZAUN	0		644729999999981	6879
52	3	16	38	37	MÖRDER	SÜNDE	GEFAHR	0		131768999999999	14791
52	3	16	39	21	RANG	HIERARCHIE	PLATZ	0		370370000000019	4583
52	3	16	40	18	ASSISTENT	PROFESSION	HILFE	0		179929999999981	2663
								40
								FEHLER BEI DER REIHENFOLGE // BLOCK 8 2X GEMACHT // BLOCK 2_3_b WAR DOPPELT!!
								KEINEN UNTERSCHIED, AUßER BEIM 2. MAL WAR AMAZONAS FALSCH

### Sheet: Tabelle2
ANGABE	ZEUGE		0					ANGABE	ZEUGE		0
AUFSTAND	REBELLION	PUTSCH	0					AUFSTAND	REBELLION	PUTSCH	0
AUFTRAG	ARBEIT		0					AUFTRAG	ARBEIT		0
BAHNHOF	KIOSK	UHR	0					BAHNHOF	KIOSK	UHR	0
BRÜCKE	SAN FRANCISCO		0					BRÜCKE	SAN FRANCISCO	ÜBERGANG	0
BÜNDNIS	PAKT	PARTEI	0					BÜNDNIS	PAKT	ZUSAMMENHALT	0
EREIGNIS	FEST		0					EREIGNIS	FEST	ABLAUF	0
FABRIK	PRODUKTION	GEWERBE	0					FABRIK	PRODUKTION	INDUSTRIE	0
FAHRRAD	PEDAL	SPEICHE	0					FAHRRAD	PEDAL		0
FAHRZEUG	KETTE	AUTO	0					FAHRZEUG	KETTE		0
FLOCKEN	SCHNEE	SCHNEE	1					FLOCKEN	SCHNEE	SCHNEE	1
FLOTTE	DECK	MARINE	0					FLOTTE	DECK	ARMEE	0
GELENK	KEULE	KEULE	1					GELENK	KEULE	KEULE	1
GESICHT	MASKE	PROFIL	0					GESICHT	MASKE	KOPF	0
GETREIDE	DINKEL	DINKEL	1					GETREIDE	DINKEL	DINKEL	1
GLAUBE	BIBEL	RELIGION	0					GLAUBE	BIBEL	RELIGION	0
HEER	INFANTERIE	ARMEE	0					HEER	INFANTERIE	ARMEE	0
HEFT	NOTE	SCHRIFT	0					HEFT	NOTE	STIFT	0
INFEKTION	SCHMERZEN	ERREGER	0					INFEKTION	SCHMERZEN	ERREGER	0
INSTRUMENT	OBOE	OBOE	1					INSTRUMENT	OBOE	OBOE	1
KAUFHAUS	SCHAUFENSTER		0					KAUFHAUS	SCHAUFENSTER	WARE	0
KRUG	BIER	BIER	1					KRUG	BIER	BIER	1
MAUER	BRÜSTUNG	GRENZE	0					MAUER	BRÜSTUNG	GRENZE	0
MÖBEL	LEHNE	STUHL	0					MÖBEL	LEHNE	INVENTAR	0
NATUR	PFLANZE	UMELT	0					NATUR	PFLANZE	UMWELT	0
ORCHESTER	KONZERT	ZUSAMMENSPIEL	0					ORCHESTER	KONZERT	ENSEMBLE	0
PINSEL	LEINWAND	STRICH	0					PINSEL	LEINWAND	STRICH	0
REISE	KONTINENT	KOFFER	0					REISE	KONTINENT		0
REPTIL	ECHSE	KROKODIL	0					REPTIL	ECHSE	KROKODIL	0
RIESE	SCHRITT	ZWERG	0					RIESE	SCHRITT		0
SCHAUSPIEL	BÜHNE	THEATER	0					SCHAUSPIEL	BÜHNE	THEATER	0
SCHIFF	DOCK	SEE	0					SCHIFF	DOCK	BUCHT	0
SCHULE	HOLZ	EXAMEN	0					SCHULE	HOLZ	EXAMEN	0
SPORT	SCHWEISS	TRAINING	0					SPORT	SCHWEISS		0
STIFT	KAPPE	HÜLSE	0					STIFT	KAPPE	DECKEL	0
STRASSE	TEER	WEG	0					STRASSE	TEER	WEG	0
TROPEN	AMAZONAS	WASSER	0					TROPEN	AMAZONAS	AMAZONAS	1		1
VERLETZUNG	SCHORF		0					VERLETZUNG	SCHORF	UNFALL	0
WEBER	KAMM	FADEN	0					WEBER	KAMM	FADEN	0
ZÜGEL	WENDE	HALT	0					ZÜGEL	WENDE	HALT	0
