## Supplementary material for "Vast amounts of encoded items nullify but do not reverse the effect of sleep on declarative memory": Dataset: PAL_53_1_2.xlsx

### Sheet: Tabelle1
VP_Nr	Block	VersioN	counter	pair_code	cue	correct_answer	answer		accuracy	reactiontime1	reactiontime2
53	1	5	1	15	TROPEN	AMAZONAS	AMAZONAS	1		1704	3907
53	1	5	2	5	ORCHESTER	KONZERT	DIRIGENT	0		3268.2	9468
53	1	5	3	3	BRÜCKE	SAN FRANCISCO	SAN FRANCISKO	1		1679.2	11047
53	1	5	4	11	MÖBEL	LEHNE	TISCH	0		12924	14111
53	1	5	5	17	SCHIFF	DOCK		0		-1	-1
53	1	5	6	12	FLOCKEN	SCHNEE	SCHNEE	1		1269	3261
53	1	5	7	25	SPORT	SCHWEISS		0		7568	16352
53	1	5	8	6	GLAUBE	BIBEL	BIBEL	1		179379999999999	3360
53	1	5	9	22	NATUR	PFLANZE	BLUME	0		196620000000001	3150
53	1	5	10	27	SCHAUSPIEL	BÜHNE	THEATER	0		243120000000001	7738
53	1	5	11	32	FABRIK	PRODUKTION	PRODUKTION	1		787470000000001	10812
53	1	5	12	4	MAUER	BRÜSTUNG	BRÜSTE	0		150979999999999	4943
53	1	5	13	9	KAUFHAUS	SCHAUFENSTER	SCHAUFENSTER	1		224379999999999	5519
53	1	5	14	13	GESICHT	MASKE		0		-1	-1
53	1	5	15	28	STIFT	KAPPE		0		16472.2	20001
53	1	5	16	26	FAHRRAD	PEDAL	FAHRZEUG	0		13366.2	16446
53	1	5	17	29	PINSEL	LEINWAND	AQUARELL	0		269620000000001	9232
53	1	5	18	10	INSTRUMENT	OBOE	OBOE	1		158320000000001	2503
53	1	5	19	36	STRASSE	TEER	TEER	1		1632	2632
53	1	5	20	16	REISE	KONTINENT	URLAUB	0		410689999999999	6647
53	1	5	21	14	ANGABE	ZEUGE		0		-1	-1
53	1	5	22	23	ZÜGEL	WENDE	SATTEL	0		311420000000001	4514
53	1	5	23	39	VERLETZUNG	SCHORF	SCHMERZEN	0		844720000000001	12144
53	1	5	24	31	AUFTRAG	ARBEIT	AUFGABE	0		359020000000001	5038
53	1	5	25	37	WEBER	KAMM	WOLLE	0		274320000000001	4167
53	1	5	26	33	REPTIL	ECHSE		0		-1	-1
53	1	5	27	35	GETREIDE	DINKEL	GERSTE	0		2055	3663
53	1	5	28	30	HEER	INFANTERIE	ARMEE	0		154420000000001	2792
53	1	5	29	20	RIESE	SCHRITT	FU?	0		246329999999999	5968
53	1	5	30	1	KRUG	BIER	FUSS	0		287200000000012	3695
53	1	5	31	7	AUFSTAND	REBELLION	EMPÖRUNG	0		633479999999999	9422
53	1	5	32	19	SCHULE	HOLZ	HOLZ	1		181620000000001	4189
53	1	5	33	2	GELENK	KEULE	ARM	0		851420000000001	9674
53	1	5	34	24	INFEKTION	SCHMERZEN	BAKTERIEN	0		210320000000001	4871
53	1	5	35	21	BÜNDNIS	PAKT	KOALITION	0		662290000000002	9327
53	1	5	36	38	FAHRZEUG	KETTE	AUTO	0		193529999999999	2647
53	1	5	37	34	EREIGNIS	FEST	GESCHENISS	0		152940000000002	15455
53	1	5	38	40	FLOTTE	DECK	KAPITÄN	0		10535.3	15903
53	1	5	39	8	HEFT	NOTE	NOTE	1		158320000000001	2463
53	1	5	40	18	BAHNHOF	KIOSK	KIOSK	1		136709999999998	3191
53	2	6	1	33	LADEN	REKLAME		0		-1	-1
53	2	6	2	26	KÜCHE	EIMER	TOPF	0		271919999999995	8423
53	2	6	3	18	KAMPF	SIEG	GEGNER	0		276719999999995	4215
53	2	6	4	1	UFER	DAMM	DAMM	1		205360000000009	3095
53	2	6	5	15	GEFÄNGNIS	VERGEHEN	STRAFTAT	0		305530000000005	5423
53	2	6	6	4	WINTER	UNFALL	UNFALL	1		139119999999995	2960
53	2	6	7	8	FLUGZEUG	TOMATENSAFT		0		-1	-1
53	2	6	8	39	LABOR	PIPETTE	MIKROSKOP	0		4864.5	9135
53	2	6	9	11	SCHACH	TURM	TURM	1		158069999999995	2528
53	2	6	10	21	ARZT	PRAXIS		0		-1	-1
53	2	6	11	5	EISENBAHN	SCHIENE	SCHIENE	1		397260000000009	8990
53	2	6	12	3	GEBIRGE	EDELWEISS	AUSBLICK	0		102713999999999	12119
53	2	6	13	29	GRILLEN	SOMMER	SOMMER	1		127939999999991	2367
53	2	6	14	36	INSEKT	LIBELLE		0		-1	-1
53	2	6	15	7	TONNE	REGEN	REGEN	1		139580000000005	2419
53	2	6	16	23	NÄHEN	KREUZSTICH	KREUZSTICH	1		177039999999991	6978
53	2	6	17	13	VERORDNUNG	BESCHEID	GESETZ	0		622269999999995	8759
53	2	6	18	2	WEIN	BLUME	SEKT	0		14975.3	15910
53	2	6	19	30	BUCH	SCHRIFTSTELLER	KUNST	0		335239999999991	8632
53	2	6	20	12	ZEUS	HADES		0		-1	-1
53	2	6	21	22	ENERGIE	ÖL	ÖL	1		270030000000005	3244
53	2	6	22	24	SPIELZEUG	PLASTIK		0		-1	-1
53	2	6	23	20	RINGE	BAUM		0		-1	-1
53	2	6	24	27	MUSEUM	ÄGYPTEN	ÄGYPTEN	1		825219999999995	11999
53	2	6	25	14	HOCHZEIT	ALTAR	HEIRAT	0		894039999999991	13724
53	2	6	26	9	HERD	FEUER	KOCH	0		631939999999991	7384
53	2	6	27	34	MUSKEL	SEHNE	SEHNE	1		113439999999991	2430
53	2	6	28	19	THEATER	REIHE	REIHE	1		215939999999991	5591
53	2	6	29	32	SCHMIED	HUFEISEN	HUFEISEN	1		1927	4231
53	2	6	30	31	ORKAN	WIRBEL	WINDBÖE	0		288739999999991	10044
53	2	6	31	38	FISCH	SCHUPPEN		0		-1	-1
53	2	6	32	16	NACHT	SCHEINWERFER	TAG	0		226610000000009	3311
53	2	6	33	28	BIBLIOTHEK	SIGNATUR		0		-1	-1
53	2	6	34	40	RADIO	STIMME		0		-1	-1
53	2	6	35	37	STRAUSS	TULPEN	TULPE	1		700069999999995	10088
53	2	6	36	6	DYNAMO	LICHT	LEUCHTE	0		518019999999995	8182
53	2	6	37	17	REVOLVER	KALIBER	KALIBER	1		620739999999991	9071
53	2	6	38	25	AQUARELL	GALERIE	BILD	0		335939999999991	5274
53	2	6	39	10	TANNE	RINDE		0		-1	-1
53	2	6	40	35	KÜSTE	DÜNE	DEICH	0		4399.5	10343
53	3	7	1	21	KRANKENWAGEN	NOTFALL	NOTFALL	1		316410000000009	6227
53	3	7	2	30	DARBIETUNG	BEOBACHTUNG	AUFFÜHRUNG	0		3520.5	5904
53	3	7	3	20	TINTE	BLEISTIFT	BUNTSTIFT	0		660760000000009	9114
53	3	7	4	33	CHARME	HERZ	HERZ	1		167729999999981	4021
53	3	7	5	24	DOKTOR	KLINIK		0		-1	-1
53	3	7	6	32	ZERSTÖRUNG	AUSROTTUNG		0		4375.5	6295
53	3	7	7	6	HEKTAR	ZAUN	ZAUN	1		185670000000019	4943
53	3	7	8	7	BOTSCHAFTER	NATIONALITÄT	NATION	0		483129999999981	7432
53	3	7	9	29	ALGEBRA	FUNKTION	FUNKTION	1		283929999999981	4919
53	3	7	10	2	KAMMER	GEKLAPPER		0		-1	-1
53	3	7	11	22	SCHLEIM	HAFER		0		-1	-1
53	3	7	12	36	VERMITTLUNG	INTERVIEW		0		-1	-1
53	3	7	13	9	STEUER	UNTERSCHLAGUNG	RUDER	0		4711.5	6175
53	3	7	14	40	ARGUMENT	ENTSCHEIDUNG	DISKUSSION	0		8831.5	11903
53	3	7	15	37	MIKROSKOP	BAKTERIEN	VIRUS	0		511129999999981	8807
53	3	7	16	26	ANTWORT	BEKENNTNIS	FRAGE	0		5039.5	5959
53	3	7	17	34	EMANZIPATION	GLEICHSTELLUNG	GLEICHBERECHTIGUNG	0		174689999999991	18655
53	3	7	18	35	HAUSSCHUHE	PFEIFE	STIEFEL	0		8967.5	10599
53	3	7	19	1	HERZLICHKEIT	GEHÄSSIGKEIT	FREUDE	0		5255.5	6720
53	3	7	20	13	ERFOLG	LEBENSLAUF		0		-1	-1
53	3	7	21	4	WEISE	ART	ART	1		1911.5	2578
53	3	7	22	11	ÜBERBLICK	STANDPUNKT	PUNKT	0		124046000000001	14884
53	3	7	23	8	FIEBER	ERSCHÖPFUNG	SCHMERZEN	0		681539999999991	11504
53	3	7	24	16	FUSSKNÖCHEL	ARM	ARM	1		200660000000009	4566
53	3	7	25	17	VERSCHIEDENHEIT	GEGENTEIL	UNGLEICHHEIT	0		375960000000009	7783
53	3	7	26	18	STANGE	STOSS		0		-1	-1
53	3	7	27	39	ÄRGER	FEINDSELIGKEIT		0		-1	-1
53	3	7	28	31	TODESKAMPF	LEBEN	KRIEG	0		707539999999991	8094
53	3	7	29	19	UMWELT	GEFÄHRDUNG		0		-1	-1
53	3	7	30	15	SCHLAMM	HÜRDE	SEIDE	0		456260000000009	5727
53	3	7	31	28	ENTFÜHRUNG	AUSBEUTE	GEISELNAHME	0		404760000000009	7247
53	3	7	32	12	WHISKY	DUDELSACK	SCHOTTENROCK	0		4495.5	10815
53	3	7	33	38	ZAUBERER	ENTHÜLLUNG	MAGIE	0		1679.5	3431
53	3	7	34	23	SCHÄDEL	LEICHE		0		-1	-1
53	3	7	35	10	EIFERSUCHT	GRUND		0		-1	-1
53	3	7	36	25	METHODE	VERSUCH	STUDIE	0		681239999999991	8916
53	3	7	37	14	PROFESSOR	HOCHSCHULE	HOCHSCHULE	1		219260000000009	4263
53	3	7	38	5	ZITRONE	ERDBEERE	ERDBEERE	1		435029999999981	6388
53	3	7	39	3	AUSBILDUNG	ZUKUNFT		0		-1	-1
53	3	7	40	27	LAWINE	FELSBLOCK	GESTEINSBROCKEN	0		472629999999981	9540
53	4	8	1	31	VERWALTUNG	GENEHMIGUNG		0		-1	-1
53	4	8	2	30	STRAND	VERGNÜGEN	SAND	0		491889999999991	7047
53	4	8	3	26	ADMIRAL	WAFFENRUHE		0		-1	-1
53	4	8	4	27	ERFAHRUNG	UNWISSENHEIT	LEISTUNG	0		8495.5	10959
53	4	8	5	18	BLASE	BAUCH		0		-1	-1
53	4	8	6	19	LERCHE	FRÖHLICHKEIT		0		11623.5	14277
53	4	8	7	17	THEMA	INTERESSE	INTERESSE	1		359370000000019	6881
53	4	8	8	39	RÄUBER	DIEBSTAHL	ÜBERFALL	0		331170000000019	6671
53	4	8	9	11	REIZ	REAKTION	REAKTION	1		1399.5	3695
53	4	8	10	15	PLAKAT	HAMMER	HAMMER	1		198370000000019	6031
53	4	8	11	23	ÄRA	ZEITALTER	ZEITALTER	1		171889999999991	5919
53	4	8	12	22	BEGINN	FOLGE		0		-1	-1
53	4	8	13	3	GABEL	SOSSE	SOSSE	1		744929999999981	9135
53	4	8	14	16	PERSON	SCHADEN	MANN	0		2391.5	4799
53	4	8	15	10	IRRTUM	MISSVERSTÄNDNIS		0		10413	20001
53	4	8	16	4	TRANSPORT	LAGER		0		-1	-1
53	4	8	17	14	LÜGE	WAHRHEIT	WAHRHEIT	1		167970000000019	3647
53	4	8	18	28	SCHATTEN	EXISTENZ		0		-1	-1
53	4	8	19	20	FLEISCH	RAUBTIER		0		-1	-1
53	4	8	20	1	WOHNUNG	HEIM	HEIM	1		937420000000019	10319
53	4	8	21	38	PFEFFER	BUTTER	BUTTER	1		2343.5	3711
53	4	8	22	37	FISCHER	MEER		0		-1	-1
53	4	8	23	24	SOZIALIST	PAROLE		0		-1	-1
53	4	8	24	12	ABFALL	SCHMUTZ		0		-1	-1
53	4	8	25	5	JUNGFRAU	SCHLEIER		0		-1	-1
53	4	8	26	29	SÄUGLING	WIEGE		0		-1	-1
53	4	8	27	35	LEICHTIGKEIT	SCHWERKRAFT	SCHWERFÄLLIG	0		5463.5	11311
53	4	8	28	40	GESTALTUNG	LANDSCHAFT		0		-1	-1
53	4	8	29	33	GETRÄNK	SCHAUM		0		-1	-1
53	4	8	30	25	STIMMUNG	ATMOSPHÄRE	ATMOSPHÄRE	1		325570000000019	7967
53	4	8	31	36	LEERE	DUMPFHEIT		0		-1	-1
53	4	8	32	32	MÜNDIGKEIT	ABHÄNGIGKEIT		0		-1	-1
53	4	8	33	13	BÜSTENHALTER	BUSEN	BRUST	0		283270000000019	4624
53	4	8	34	34	ENTSPANNUNG	BEDROHUNG		0		-1	-1
53	4	8	35	8	FAMILIE	MUTTER		0		-1	-1
53	4	8	36	6	DICHTER	ZITAT	AUTOR	0		553010000000009	9703
53	4	8	37	21	ERMÜDUNG	KREISLAUF		0		-1	-1
53	4	8	38	9	BEMÜHUNGEN	ANSTRENGUNG		0		-1	-1
53	4	8	39	2	GELEGENHEIT	LIEBSCHAFT		0		-1	-1
53	4	8	40	7	FENSTER	BEWOHNER	BEWOHNER	1		674270000000019	9086
53	5	9	1	35	AUFPRALL	FALL	FALL	1		165359999999963	2839
53	5	9	2	1	INSTANZ	GESETZGEBUNG		0		-1	-1
53	5	9	3	12	HALLE	TURNIER	TURNER	0		165579999999981	6599
53	5	9	4	14	VERANSTALTUNG	ÖFFENTLICHKEIT		0		-1	-1
53	5	9	5	19	VERBRENNUNG	PROZESSION	VERLETZUNG	0		549229999999981	9109
53	5	9	6	5	KAMERAD	OPFER	FREUND	0		599190000000037	20001
53	5	9	7	9	KOCHTOPF	BÜGELEISEN	HERD	0		2029.5	10529
53	5	9	8	18	WELLE	FLUT	FLUT	1		5225.5	6079
53	5	9	9	10	VORTRAG	REDNER		0		-1	-1
53	5	9	10	7	SPRÜHREGEN	FLUSS	WIRBELWIND	0		127332000000002	16477
53	5	9	11	8	ANHÄNGER	MEISTER		0		-1	-1
53	5	9	12	34	REGEL	KOMBINATION		0		-1	-1
53	5	9	13	27	STRICK	SCHLINGE	NADEL	0		721570000000019	8279
53	5	9	14	11	GESCHOSS	PFEIL	PFEIL	1		106799000000004	11887
53	5	9	15	24	GANGSTER	VERBRECHEN	DIEB	0		491990000000037	13609
53	5	9	16	16	KRANKHEIT	SYMPTOM		0		-1	-1
53	5	9	17	36	VERZIERUNG	PALAST	DEKORATION	0		391179999999981	8193
53	5	9	18	38	SEILTÄNZER	SCHWERPUNKT	ARTIST	0		258040000000037	14485
53	5	9	19	33	ÄHNLICHKEIT	WIEDERHOLUNG		0		479990000000037	10199
53	5	9	20	4	TÜR	SCHRANK	SCHRANK	1		243190000000037	4727
53	5	9	21	2	GEDULD	KONTROLLE		0		-1	-1
53	5	9	22	20	KUMMER	TRAURIGKEIT		0		-1	-1
53	5	9	23	28	GEMÜT	HEITERKEIT		0		-1	-1
53	5	9	24	40	GESCHENK	UNDANK		0		-1	-1
53	5	9	25	15	BÜCHEREI	VERLEIH	ORDNUNG	0		595190000000037	12319
53	5	9	26	13	SARG	GRAB	GRAB	1		165570000000019	2489
53	5	9	27	30	ZUGEHÖRIGKEIT	GENERATION		0		-1	-1
53	5	9	28	29	RHEUMATISMUS	IMMUNITÄT		0		-1	-1
53	5	9	29	32	GLETSCHER	POL	GEBIRGE	0		482829999999981	7079
53	5	9	30	25	FINDIGKEIT	EINFALL		0		-1	-1
53	5	9	31	22	TAKT	HARFE		0		129679000000004	20005
53	5	9	32	3	GITTER	BESCHRÄNKUNG		0		-1	-1
53	5	9	33	6	BÜRGSCHAFT	VOLLMACHT		0		-1	-1
53	5	9	34	31	ANREGUNG	BEISPIEL	IDEE	0		170390000000037	3842
53	5	9	35	21	ORIENTIERUNG	AUSGANG	AUSRICHTUNG	0		424490000000037	9076
53	5	9	36	23	TOTSCHLAG	BRUTALITÄT	MORD	0		439990000000037	5367
53	5	9	37	37	STUDIUM	WIRTSCHAFT	DOZENT	0		122860999999996	20001
53	5	9	38	17	SONATE	KLAVIER		0		-1	-1
53	5	9	39	26	DUFT	GERUCH	GERUCH	1		139990000000037	4519
53	5	9	40	39	ABRECHNUNG	BANKIER	RECHNUNG	0		492779999999981	9826
53	6	10	1	13	GENAUIGKEIT	AUFMERKSAMKEIT		0		-1	-1
53	6	10	2	17	KÄFER	RUINE	LARVE	0		13688	14963
53	6	10	3	22	LIEGE	VERANDA		0		-1	-1
53	6	10	4	18	FASCHIST	IDEOLOGIE		0		-1	-1
53	6	10	5	34	VERDROSSENHEIT	RESIGNATION		0		-1	-1
53	6	10	6	20	SPIRALE	FRUCHTBARKEIT	D	0		198079999999981	20001
53	6	10	7	30	PASSION	ORGASMUS	ORGASMUS	1		229900000000373	6670
53	6	10	8	28	ANKÜNDIGUNG	EXAMEN		0		-1	-1
53	6	10	9	15	PATIENT	THERAPIE	THERAPIE	1		4448	8312
53	6	10	10	31	SAMT	STOFF	STOFF	1		2768	4000
53	6	10	11	16	STRICH	SKIZZE	SKIZZE	1		10672	11859
53	6	10	12	10	MAGEN	RESTAURANT		0		-1	-1
53	6	10	13	8	UMARMUNG	INTEGRATION		0		-1	-1
53	6	10	14	2	KAMERADSCHAFT	PARTNER	BRUDER	0		432190000000037	6474
53	6	10	15	23	SCHNORCHEL	ATLANTIK		0		-1	-1
53	6	10	16	35	VERLAUF	ENDUNG		0		-1	-1
53	6	10	17	19	DROGE	VERHEIMLICHUNG	HEROIN	0		368779999999981	6275
53	6	10	18	25	PARADIES	MENSCH	MENSCH	1		2665.5	3979
53	6	10	19	24	MAKEL	SELBSTBEWUSSTSEIN	IDEAL	0		2952	4089
53	6	10	20	39	ERMORDUNG	GESTÄNDNIS	SELBSTMORD	0		531659999999963	8678
53	6	10	21	4	FAHRT	AUTOBAHN		0		-1	-1
53	6	10	22	7	LOYALITÄT	BRUDER		0		-1	-1
53	6	10	23	1	PROGNOSE	GEWISSHEIT	BEFUND	0		12330	20001
53	6	10	24	12	ZENTIMETER	METER	METER	1		1912	3096
53	6	10	25	32	SCHIFFBRUCH	UNGLÜCKSFALL		0		-1	-1
53	6	10	26	29	ZUSPITZUNG	PUNKT		0		-1	-1
53	6	10	27	37	NEUROSE	PSYCHOLOGIE	PSYCHOLOGIE	1		2342	14478
53	6	10	28	14	ZUSAMMENHANG	VORZEICHEN		0		-1	-1
53	6	10	29	6	ABSCHLUSS	PROJEKT	ANFANG	0		5748	7829
53	6	10	30	21	ELITE	VERMÖGEN	VERMÖGEN	1		5990	8166
53	6	10	31	36	GESCHLECHT	MANN	WEIBLICH	0		570379999999981	20003
53	6	10	32	11	DIREKTOR	GESCHÄFT		0		105537999999998	20001
53	6	10	33	5	ANZUG	BÖRSE	HOSE	0		198579999999981	4047
53	6	10	34	3	LINIE	BUS	BUS	1		2338	3029
53	6	10	35	9	VOLK	GEMEINDE	GEMEINDE	1		1788	3756
53	6	10	36	26	POLITIKER	ZUVERSICHT	ZUVERSICHT	1		2576	4856
53	6	10	37	27	MONSTER	MUT	MUT	1		6669.5	7312
53	6	10	38	38	REDAKTEUR	KORRESPONDENZ	PRESSE	0		5272	8112
53	6	10	39	33	OPERATION	KOMA	KOMA	1		18416	20001
53	6	10	40	40	PEITSCHE	MISSHANDLUNG		0		-1	-1
53	7	11	1	4	MEDAILLE	WETTBEWERB	POKAL	0		401940000000037	5257
53	7	11	2	31	KOPPEL	STIER	STIER	1		404809999999963	5680
53	7	11	3	29	BUDE	KÜHLSCHRANK		0		-1	-1
53	7	11	4	39	GEWINNUNG	WERBER		0		-1	-1
53	7	11	5	8	REKORD	ARBEITSLOSIGKEIT		0		-1	-1
53	7	11	6	23	KATEGORIE	GÜLTIGKEIT		0		-1	-1
53	7	11	7	18	TREIBSTOFF	KILOMETER		0		-1	-1
53	7	11	8	5	INSTITUTION	ABTEILUNG		0		-1	-1
53	7	11	9	14	LEISTUNG	PROVISION		0		-1	-1
53	7	11	10	16	TRAKTOR	LENKSTANGE		0		-1	-1
53	7	11	11	6	AMATEUR	HOBBY	HOBBY	1		1767	4002
53	7	11	12	17	HANDSCHRIFT	BUCHSTABE	BUCHSTABE	1		2124	4940
53	7	11	13	33	STURZ	REGIERUNG	HÖHE	0		6272	7624
53	7	11	14	40	WIND	ELEMENT	ELEMENT	1		415570000000019	6928
53	7	11	15	12	ATOM	MOLEKÜL	PHYSIK	0		561490000000037	8167
53	7	11	16	27	DOLCH	STICH		0		-1	-1
53	7	11	17	21	GANS	ENTE	ENTE	1		1155	2011
53	7	11	18	1	SCHALTER	FLUGHAFEN	FLUGHAFEN	1		1727	5559
53	7	11	19	28	VERSEUCHUNG	RATTE	RATTE	1		155909999999963	2468
53	7	11	20	24	AUSSCHAU	GIPFEL	PUNKT	0		649820000000019	8674
53	7	11	21	32	KRAMPF	BEIN		0		-1	-1
53	7	11	22	37	HIRTE	SCHAF	SCHAF	1		141520000000019	3666
53	7	11	23	9	WAHL	GREMIUM	GREMIUM	1		253220000000019	6249
53	7	11	24	15	ATTRAKTION	WELTWUNDER		0		-1	-1
53	7	11	25	25	PHILOSOPHIE	SINN	SINN	1		749759999999963	9039
53	7	11	26	2	UNTAUGLICHKEIT	FAHRER		0		-1	-1
53	7	11	27	38	WEG	WILLE		0		-1	-1
53	7	11	28	13	FEHLTRITT	VERANTWORTUNG		0		-1	-1
53	7	11	29	22	KARTE	HINDERNIS	ZENTRUM	0		333520000000019	6208
53	7	11	30	10	ZULASSUNG	NACHWEIS	EINVERSTÄNDNIS	0		427820000000019	10622
53	7	11	31	35	BEHANDLUNG	MANDEL	ARZT	0		754309999999963	9559
53	7	11	32	30	STRATEGIE	NÄHERUNG		0		-1	-1
53	7	11	33	34	SYMBOL	WAPPEN	WAPPEN	1		1655	5039
53	7	11	34	19	BEGNADIGUNG	DROHUNG		0		-1	-1
53	7	11	35	7	BODEN	FUND		0		-1	-1
53	7	11	36	26	HAND	GESTE		0		-1	-1
53	7	11	37	20	VATERUNSER	RELIGION	RELIGION	1		3359	8263
53	7	11	38	3	COMPUTER	ZEITVERTREIB	ZEITVERTREIB	1		2270.5	11047
53	7	11	39	36	WALZER	GALA		0		-1	-1
53	7	11	40	11	SCHEIDUNG	INSTABILITÄT		0		-1	-1
53	8	12	1	38	ABEND	MORGEN	MORGEN	1		136409999999963	2596
53	8	12	2	40	KERZE	DOCHT	DOCHT	1		228590000000037	3647
53	8	12	3	19	BAHNSTEIG	ANPASSUNG	ANPASSUNG	1		271909999999963	6367
53	8	12	4	23	JUGEND	SCHWIMMBAD		0		-1	-1
53	8	12	5	31	REICH	PROFIT	ARM	0		435930000000075	6817
53	8	12	6	4	KLOSTER	EINSCHRÄNKUNG	NONNE	0		124980000000075	2725
53	8	12	7	24	ALARM	ÜBUNG	SIRENE	0		181530000000075	10413
53	8	12	8	7	HIRN	STUDIE	PSYCHOLOGIE	0		470480000000075	20001
53	8	12	9	10	ZAUBERKÜNSTLER	TRICK	TRICK	1		387130000000075	5015
53	8	12	10	25	BESTATTUNG	SELBSTMORD		0		-1	-1
53	8	12	11	1	EMPFINDUNG	GELASSENHEIT		0		-1	-1
53	8	12	12	33	ERÖFFNUNG	GRÜNDUNG	BEGINN	0		3266.5	5069
53	8	12	13	26	EVOLUTION	ERWEITERUNG	FORTSCHRITT	0		168233000000007	19687
53	8	12	14	18	PARTY	THEKE	THEKE	1		1278.5	2601
53	8	12	15	13	STAAT	UNTERSTÜTZUNG		0		-1	-1
53	8	12	16	36	EINSPARUNG	RECHNUNG		0		-1	-1
53	8	12	17	16	FREUNDIN	ZÄRTLICHKEIT		0		-1	-1
53	8	12	18	15	VERHAFTUNG	KLINGE		0		-1	-1
53	8	12	19	8	KARTELL	KONSENS		0		-1	-1
53	8	12	20	9	ADER	GESTEIN		0		849530000000075	15927
53	8	12	21	3	BEIFALL	APPLAUS	APPLAUS	1		224730000000075	4519
53	8	12	22	29	MOTOR	INDUSTRIALISIERUNG	INDUSTRIALISIERUNG	1		417919999999925	9799
53	8	12	23	32	KOORDINATION	HANDHABUNG	BEWEGUNG	0		773509999999963	11146
53	8	12	24	2	GENIE	MATHEMATIK	MATHEMATIK	1		726130000000075	9965
53	8	12	25	5	BINDUNG	BABY		0		-1	-1
53	8	12	26	21	LIKÖR	SEKT	SEKT	1		163130000000075	4119
53	8	12	27	30	DORF	ISOLATION	GEMEINSCH	0		146230999999996	20006
53	8	12	28	17	BEGRÜNDER	PRÄSIDENT		0		152300000000745	11112
53	8	12	29	6	SCHLACHTUNG	SCHWEIN	SCHWEIN	1		129709999999963	3846
53	8	12	30	27	BEEINFLUSSUNG	VERMARKTUNG		0		-1	-1
53	8	12	31	20	HORN	WARNUNG	JÄGER	0		871130000000075	10160
53	8	12	32	14	SCHLAFWANDELN	UNWIRKLICHKEIT	REALITÄTSFREMD	0		806230000000075	15430
53	8	12	33	28	UNSTERBLICHKEIT	AUFERSTEHUNG		0		-1	-1
53	8	12	34	34	BLEI	STAHL	STAHL	1		274330000000075	4303
53	8	12	35	37	INVESTITION	KONZERN		0		-1	-1
53	8	12	36	35	NOTLAGE	DILEMMA		0		-1	-1
53	8	12	37	39	ORDNUNG	ZUCHT		0		-1	-1
53	8	12	38	11	PROGRAMM	KINO		0		-1	-1
53	8	12	39	22	PARTEI	ABSTIMMUNG	BÜNDNIS	0		7314.5	10489
53	8	12	40	12	HÖLLE	MYTHOS		0		-1	-1
								86
