## Supplementary material for "Vast amounts of encoded items nullify but do not reverse the effect of sleep on declarative memory": Dataset: PAL_53_1_3.xlsx

### Sheet: Sheet1
VP_Nr	Block	VersioN	counter	pair_code	cue	correct_answer	answer		accuracy	reactiontime1	reactiontime2
53	1	5	1	3	BRÜCKE	SAN FRANCISCO	SAN FRANCISCO	1		1667.5	18003
53	1	5	2	36	STRASSE	TEER	TEER	1		1487.4	2743
53	1	5	3	24	INFEKTION	SCHMERZEN	BAKTERIEN	0		3006.5	5415
53	1	5	4	39	VERLETZUNG	SCHORF		0		-1	-1
53	1	5	5	5	ORCHESTER	KONZERT	DIRIGENT	0		8759.1	10367
53	1	5	6	34	EREIGNIS	FEST	GESCHEHEN	0		163160000000001	4543
53	1	5	7	1	KRUG	BIER	BIER	1		139960000000001	2223
53	1	5	8	35	GETREIDE	DINKEL	GERSTE	0		206360000000001	3032
53	1	5	9	28	STIFT	KAPPE		0		-1	-1
53	1	5	10	21	BÜNDNIS	PAKT	PARTEI	0		3189	4759
53	1	5	11	9	KAUFHAUS	SCHAUFENSTER	SCHAUFENSTER	1		131960000000001	4328
53	1	5	12	15	TROPEN	AMAZONAS	AMAZONAS	1		129360000000001	3117
53	1	5	13	20	RIESE	SCHRITT	FUSS	0		158360000000001	3143
53	1	5	14	38	FAHRZEUG	KETTE	AUTO	0		135160000000001	2888
53	1	5	15	22	NATUR	PFLANZE	BLUME	0		189510000000001	3335
53	1	5	16	12	FLOCKEN	SCHNEE	SCHNEE	1		951399999999994	2535
53	1	5	17	25	SPORT	SCHWEISS		0		-1	-1
53	1	5	18	10	INSTRUMENT	OBOE	OBOE	1		125560000000001	2200
53	1	5	19	29	PINSEL	LEINWAND	AQUARELL	0		333539999999999	6200
53	1	5	20	13	GESICHT	MASKE	KINN	0		194360000000001	8591
53	1	5	21	18	BAHNHOF	KIOSK	GLEIS	0		227160000000001	4071
53	1	5	22	31	AUFTRAG	ARBEIT	AUFGABE	0		438360000000001	6256
53	1	5	23	37	WEBER	KAMM	WOLLE	0		188039999999999	3142
53	1	5	24	7	AUFSTAND	REBELLION		0		-1	-1
53	1	5	25	32	FABRIK	PRODUKTION	PRODUKTION	1		283360000000001	8153
53	1	5	26	27	SCHAUSPIEL	BÜHNE	THEATER	0		246239999999999	3767
53	1	5	27	16	REISE	KONTINENT		0		609929999999999	11695
53	1	5	28	14	ANGABE	ZEUGE		0		-1	-1
53	1	5	29	8	HEFT	NOTE	NOTE	1		172710000000001	2768
53	1	5	30	26	FAHRRAD	PEDAL	PEDAL	1		518260000000001	13326
53	1	5	31	33	REPTIL	ECHSE	KROKODIL	0		693560000000001	9183
53	1	5	32	2	GELENK	KEULE	KNIE	0		376739999999999	4718
53	1	5	33	17	SCHIFF	DOCK		0		-1	-1
53	1	5	34	6	GLAUBE	BIBEL	BIBEL	1		253379999999999	4951
53	1	5	35	30	HEER	INFANTERIE	ARMEE	0		167939999999999	2624
53	1	5	36	19	SCHULE	HOLZ	HOLZ	1		206070000000001	3198
53	1	5	37	40	FLOTTE	DECK		0		-1	-1
53	1	5	38	23	ZÜGEL	WENDE		0		-1	-1
53	1	5	39	11	MÖBEL	LEHNE		0		-1	-1
53	1	5	40	4	MAUER	BRÜSTUNG	BRÜSTUNG	1		194339999999999	4663
53	2	6	1	13	VERORDNUNG	BESCHEID	ERLASS	0		204469999999995	3494
53	2	6	2	32	SCHMIED	HUFEISEN	HUFEISEN	1		137230000000005	4469
53	2	6	3	31	ORKAN	WIRBEL	WINDHAUCH	0		196760000000009	4549
53	2	6	4	34	MUSKEL	SEHNE	SEHNE	1		1625.5	2739
53	2	6	5	39	LABOR	PIPETTE	MIKROSKOP	0		272430000000005	7341
53	2	6	6	8	FLUGZEUG	TOMATENSAFT	START	0		407180000000005	5655
53	2	6	7	2	WEIN	BLUME	GLAS	0		399980000000005	5487
53	2	6	8	10	TANNE	RINDE	RINDE	1		236780000000005	7439
53	2	6	9	38	FISCH	SCHUPPEN		0		-1	-1
53	2	6	10	22	ENERGIE	ÖL	ÖL	1		263980000000005	5407
53	2	6	11	6	DYNAMO	LICHT	LEUCHTE	0		2014	4511
53	2	6	12	23	NÄHEN	KREUZSTICH	KREUZSTICH	1		164769999999995	5199
53	2	6	13	36	INSEKT	LIBELLE	RAUPE	0		593280000000005	7143
53	2	6	14	28	BIBLIOTHEK	SIGNATUR		0		-1	-1
53	2	6	15	7	TONNE	REGEN	REGEN	1		115969999999995	2039
53	2	6	16	20	RINGE	BAUM	VERBUNDENHEIT	0		195969999999995	5261
53	2	6	17	4	WINTER	UNFALL	UNFALL	1		157060000000009	4561
53	2	6	18	17	REVOLVER	KALIBER	KALIBER	1		151160000000009	3071
53	2	6	19	5	EISENBAHN	SCHIENE		0		-1	-1
53	2	6	20	24	SPIELZEUG	PLASTIK		0		-1	-1
53	2	6	21	18	KAMPF	SIEG	GEGNER	0		181980000000005	3067
53	2	6	22	21	ARZT	PRAXIS	MEDIZIN	0		191560000000009	4431
53	2	6	23	40	RADIO	STIMME		0		-1	-1
53	2	6	24	16	NACHT	SCHEINWERFER	TAG	0		172780000000005	2583
53	2	6	25	30	BUCH	SCHRIFTSTELLER		0		-1	-1
53	2	6	26	37	STRAUSS	TULPEN	TULPE	1		213580000000005	3455
53	2	6	27	14	HOCHZEIT	ALTAR		0		-1	-1
53	2	6	28	29	GRILLEN	SOMMER	SOMMER	1		127980000000005	2055
53	2	6	29	3	GEBIRGE	EDELWEISS	AUBSLICK	0		312780000000005	4879
53	2	6	30	12	ZEUS	HADES		0		-1	-1
53	2	6	31	33	LADEN	REKLAME		0		-1	-1
53	2	6	32	1	UFER	DAMM		0		-1	-1
53	2	6	33	15	GEFÄNGNIS	VERGEHEN	GITTER	0		182360000000009	3191
53	2	6	34	26	KÜCHE	EIMER	OFEN	0		182380000000005	2847
53	2	6	35	11	SCHACH	TURM	TURM	1		139169999999995	2175
53	2	6	36	25	AQUARELL	GALERIE	BILD	0		150080000000005	3348
53	2	6	37	19	THEATER	REIHE	RANG	0		170380000000005	2983
53	2	6	38	35	KÜSTE	DÜNE	DAMM	0		134360000000009	2463
53	2	6	39	27	MUSEUM	ÄGYPTEN	KUNST	0		356769999999995	6007
53	2	6	40	9	HERD	FEUER	TOPF	0		303080000000005	8173
53	3	7	1	14	PROFESSOR	HOCHSCHULE	HOCHSCHULE	1		193770000000019	3993
53	3	7	2	21	KRANKENWAGEN	NOTFALL	SIRENE	0		241479999999981	7030
53	3	7	3	7	BOTSCHAFTER	NATIONALITÄT	ÜBERMITLER	0		290660000000009	12048
53	3	7	4	11	ÜBERBLICK	STANDPUNKT		0		-1	-1
53	3	7	5	29	ALGEBRA	FUNKTION	FUNKTION	1		1614.5	3720
53	3	7	6	36	VERMITTLUNG	INTERVIEW		0		-1	-1
53	3	7	7	23	SCHÄDEL	LEICHE	KNOCHEN	0		416539999999991	6589
53	3	7	8	28	ENTFÜHRUNG	AUSBEUTE	GEISELNAHM	0		256989999999991	7401
53	3	7	9	32	ZERSTÖRUNG	AUSROTTUNG		0		-1	-1
53	3	7	10	34	EMANZIPATION	GLEICHSTELLUNG	GLEICHSTELLUNG	1		271989999999991	7672
53	3	7	11	2	KAMMER	GEKLAPPER		0		-1	-1
53	3	7	12	35	HAUSSCHUHE	PFEIFE	STIEFEL	0		420789999999991	6599
53	3	7	13	4	WEISE	ART	ART	1		184789999999991	2463
53	3	7	14	13	ERFOLG	LEBENSLAUF	GLÜCK	0		323989999999991	5971
53	3	7	15	19	UMWELT	GEFÄHRDUNG		0		-1	-1
53	3	7	16	25	METHODE	VERSUCH		0		-1	-1
53	3	7	17	33	CHARME	HERZ	HERZ	1		294389999999991	5743
53	3	7	18	12	WHISKY	DUDELSACK	SCHOTTENROCK	0		118370000000019	5935
53	3	7	19	6	HEKTAR	ZAUN	ZAUN	1		243989999999991	3319
53	3	7	20	18	STANGE	STOSS		0		-1	-1
53	3	7	21	15	SCHLAMM	HÜRDE		0		-1	-1
53	3	7	22	3	AUSBILDUNG	ZUKUNFT		0		-1	-1
53	3	7	23	30	DARBIETUNG	BEOBACHTUNG	VORFÜHRUNG	0		188689999999991	3835
53	3	7	24	17	VERSCHIEDENHEIT	GEGENTEIL	UNGLEICHHEIT	0		186410000000009	4779
53	3	7	25	27	LAWINE	FELSBLOCK	GESTEINSBROCKEN	0		217570000000019	9469
53	3	7	26	39	ÄRGER	FEINDSELIGKEIT	WUT	0		160989999999991	2553
53	3	7	27	8	FIEBER	ERSCHÖPFUNG		0		636789999999991	9799
53	3	7	28	1	HERZLICHKEIT	GEHÄSSIGKEIT	FREUDE	0		248770000000019	9608
53	3	7	29	10	EIFERSUCHT	GRUND		0		-1	-1
53	3	7	30	20	TINTE	BLEISTIFT	BUNTSTIFT	0		444770000000019	7455
53	3	7	31	9	STEUER	UNTERSCHLAGUNG	RUDER	0		177589999999991	2792
53	3	7	32	26	ANTWORT	BEKENNTNIS	FRAGE	0		227170000000019	3061
53	3	7	33	22	SCHLEIM	HAFER		0		-1	-1
53	3	7	34	40	ARGUMENT	ENTSCHEIDUNG	DISKUSSION	0		300789999999991	4927
53	3	7	35	31	TODESKAMPF	LEBEN		0		-1	-1
53	3	7	36	24	DOKTOR	KLINIK	MEDIZIN	0		144689999999991	3384
53	3	7	37	38	ZAUBERER	ENTHÜLLUNG	MAGIE	0		273960000000009	4168
53	3	7	38	37	MIKROSKOP	BAKTERIEN	BAKTERIEN	1		158389999999991	3527
53	3	7	39	5	ZITRONE	ERDBEERE	ERDBEERE	1		234389999999991	5019
53	3	7	40	16	FUSSKNÖCHEL	ARM		0		-1	-1
53	4	8	1	8	FAMILIE	MUTTER	FREUNDE	0		244089999999991	4883
53	4	8	2	12	ABFALL	SCHMUTZ		0		137589999999991	8857
53	4	8	3	21	ERMÜDUNG	KREISLAUF		0		-1	-1
53	4	8	4	7	FENSTER	BEWOHNER	WOHNUNG	0		638939999999991	7976
53	4	8	5	4	TRANSPORT	LAGER		0		-1	-1
53	4	8	6	2	GELEGENHEIT	LIEBSCHAFT		0		-1	-1
53	4	8	7	32	MÜNDIGKEIT	ABHÄNGIGKEIT		0		-1	-1
53	4	8	8	25	STIMMUNG	ATMOSPHÄRE	ATMOSPHÄRE	1		151110000000009	5135
53	4	8	9	16	PERSON	SCHADEN		0		390410000000009	9901
53	4	8	10	5	JUNGFRAU	SCHLEIER		0		-1	-1
53	4	8	11	39	RÄUBER	DIEBSTAHL	DIEBSTAHL	1		272010000000009	11552
53	4	8	12	38	PFEFFER	BUTTER	BUTTER	1		177610000000009	2865
53	4	8	13	22	BEGINN	FOLGE	ANFANG	0		127370000000019	4519
53	4	8	14	19	LERCHE	FRÖHLICHKEIT	LIEBE	0		263010000000009	4998
53	4	8	15	18	BLASE	BAUCH		0		-1	-1
53	4	8	16	30	STRAND	VERGNÜGEN	SAND	0		3504	4147
53	4	8	17	27	ERFAHRUNG	UNWISSENHEIT		0		-1	-1
53	4	8	18	36	LEERE	DUMPFHEIT		0		-1	-1
53	4	8	19	40	GESTALTUNG	LANDSCHAFT		0		-1	-1
53	4	8	20	34	ENTSPANNUNG	BEDROHUNG		0		-1	-1
53	4	8	21	11	REIZ	REAKTION	REAKTION	1		127989999999991	5824
53	4	8	22	6	DICHTER	ZITAT	GESCHICHTE	0		427579999999981	9184
53	4	8	23	17	THEMA	INTERESSE	INTERESSE	1		376010000000009	7456
53	4	8	24	14	LÜGE	WAHRHEIT	WAHRHEIT	1		143260000000009	3007
53	4	8	25	35	LEICHTIGKEIT	SCHWERKRAFT	SCHWERFÄLLIG	0		187210000000009	6605
53	4	8	26	3	GABEL	SOSSE	SOSSE	1		2058	2789
53	4	8	27	24	SOZIALIST	PAROLE	DEMOKRAT	0		203610000000009	4948
53	4	8	28	9	BEMÜHUNGEN	ANSTRENGUNG		0		-1	-1
53	4	8	29	1	WOHNUNG	HEIM	HEIM	1		833329999999981	10320
53	4	8	30	31	VERWALTUNG	GENEHMIGUNG		0		-1	-1
53	4	8	31	10	IRRTUM	MISSVERSTÄNDNIS		0		-1	-1
53	4	8	32	23	ÄRA	ZEITALTER	ZEITALTER	1		177610000000009	3976
53	4	8	33	20	FLEISCH	RAUBTIER		0		-1	-1
53	4	8	34	37	FISCHER	MEER		0		-1	-1
53	4	8	35	28	SCHATTEN	EXISTENZ		0		-1	-1
53	4	8	36	26	ADMIRAL	WAFFENRUHE		0		-1	-1
53	4	8	37	33	GETRÄNK	SCHAUM	MAHLZEIT	0		614460000000009	8312
53	4	8	38	13	BÜSTENHALTER	BUSEN	BUSEN	1		1464	3241
53	4	8	39	15	PLAKAT	HAMMER	HAMMER	1		205410000000009	3289
53	4	8	40	29	SÄUGLING	WIEGE		0		-1	-1
53	5	9	1	14	VERANSTALTUNG	ÖFFENTLICHKEIT		0		-1	-1
53	5	9	2	20	KUMMER	TRAURIGKEIT	WUT	0		2479	3071
53	5	9	3	16	KRANKHEIT	SYMPTOM	SCHMERZEN	0		151920000000019	3695
53	5	9	4	22	TAKT	HARFE		0		-1	-1
53	5	9	5	10	VORTRAG	REDNER		0		-1	-1
53	5	9	6	34	REGEL	KOMBINATION		0		-1	-1
53	5	9	7	11	GESCHOSS	PFEIL	PFEIL	1		4369	6401
53	5	9	8	30	ZUGEHÖRIGKEIT	GENERATION		0		-1	-1
53	5	9	9	7	SPRÜHREGEN	FLUSS	REGENSCHAUER	0		426120000000019	14701
53	5	9	10	29	RHEUMATISMUS	IMMUNITÄT		0		-1	-1
53	5	9	11	32	GLETSCHER	POL	EIS	0		182120000000019	2221
53	5	9	12	15	BÜCHEREI	VERLEIH		0		-1	-1
53	5	9	13	5	KAMERAD	OPFER	FREUND	0		142320000000019	4831
53	5	9	14	18	WELLE	FLUT	FLUT	1		359920000000019	4687
53	5	9	15	21	ORIENTIERUNG	AUSGANG		0		-1	-1
53	5	9	16	36	VERZIERUNG	PALAST	DEKORATION	0		189329999999981	4903
53	5	9	17	24	GANGSTER	VERBRECHEN	DIEB	0		404590000000037	5535
53	5	9	18	8	ANHÄNGER	MEISTER		0		-1	-1
53	5	9	19	40	GESCHENK	UNDANK		0		-1	-1
53	5	9	20	23	TOTSCHLAG	BRUTALITÄT	SELBSTMORF	0		297479999999981	5824
53	5	9	21	4	TÜR	SCHRANK	SCHRANK	1		187120000000019	3623
53	5	9	22	19	VERBRENNUNG	PROZESSION		0		-1	-1
53	5	9	23	2	GEDULD	KONTROLLE		0		-1	-1
53	5	9	24	38	SEILTÄNZER	SCHWERPUNKT	ARTIST	0		513520000000019	6839
53	5	9	25	13	SARG	GRAB	GRAB	1		144079999999981	2183
53	5	9	26	33	ÄHNLICHKEIT	WIEDERHOLUNG		0		-1	-1
53	5	9	27	17	SONATE	KLAVIER		0		-1	-1
53	5	9	28	37	STUDIUM	WIRTSCHAFT		0		-1	-1
53	5	9	29	39	ABRECHNUNG	BANKIER	QUITTUNG	0		2862.5	4520
53	5	9	30	3	GITTER	BESCHRÄNKUNG		0		-1	-1
53	5	9	31	28	GEMÜT	HEITERKEIT	ZUSTAND	0		257320000000019	5260
53	5	9	32	9	KOCHTOPF	BÜGELEISEN	HERD	0		235120000000019	3464
53	5	9	33	31	ANREGUNG	BEISPIEL	IDE	0		132720000000019	3007
53	5	9	34	27	STRICK	SCHLINGE	SEIL	0		676720000000019	8026
53	5	9	35	6	BÜRGSCHAFT	VOLLMACHT		0		-1	-1
53	5	9	36	1	INSTANZ	GESETZGEBUNG		0		-1	-1
53	5	9	37	12	HALLE	TURNIER	TURNER	0		139920000000019	4023
53	5	9	38	25	FINDIGKEIT	EINFALL		0		-1	-1
53	5	9	39	26	DUFT	GERUCH	GERUCH	1		1085.5	2223
53	5	9	40	35	AUFPRALL	FALL	FALL	1		129520000000019	2223
53	6	10	1	8	UMARMUNG	INTEGRATION	ZUNEIGUNG	0		227279999999981	4756
53	6	10	2	2	KAMERADSCHAFT	PARTNER	BRUDER	0		191940000000037	3253
53	6	10	3	24	MAKEL	SELBSTBEWUSSTSEIN		0		-1	-1
53	6	10	4	22	LIEGE	VERANDA		0		-1	-1
53	6	10	5	38	REDAKTEUR	KORRESPONDENZ	PRESSE	0		421220000000019	6199
53	6	10	6	34	VERDROSSENHEIT	RESIGNATION		0		-1	-1
53	6	10	7	29	ZUSPITZUNG	PUNKT		0		-1	-1
53	6	10	8	20	SPIRALE	FRUCHTBARKEIT	UNFRUCHTBARKEIT	0		136740000000037	5494
53	6	10	9	11	DIREKTOR	GESCHÄFT		0		654979999999981	9393
53	6	10	10	5	ANZUG	BÖRSE	HOSE	0		160720000000019	2795
53	6	10	11	30	PASSION	ORGASMUS	ORGASMUS	1		525129999999981	7995
53	6	10	12	28	ANKÜNDIGUNG	EXAMEN	BEFEHL	0		1917.5	3623
53	6	10	13	37	NEUROSE	PSYCHOLOGIE	PSYCHOLOGIE	1		333540000000037	7575
53	6	10	14	9	VOLK	GEMEINDE	GEMEINDE	1		169979999999981	5847
53	6	10	15	18	FASCHIST	IDEOLOGIE		0		-1	-1
53	6	10	16	13	GENAUIGKEIT	AUFMERKSAMKEIT		0		-1	-1
53	6	10	17	12	ZENTIMETER	METER	METER	1		1051	2241
53	6	10	18	32	SCHIFFBRUCH	UNGLÜCKSFALL		0		-1	-1
53	6	10	19	36	GESCHLECHT	MANN	MANN	1		118340000000037	1887
53	6	10	20	19	DROGE	VERHEIMLICHUNG	OPIUM	0		759940000000037	8999
53	6	10	21	3	LINIE	BUS	BUS	1		170340000000037	2199
53	6	10	22	7	LOYALITÄT	BRUDER		0		-1	-1
53	6	10	23	1	PROGNOSE	GEWISSHEIT		0		-1	-1
53	6	10	24	25	PARADIES	MENSCH	MENSCH	1		194340000000037	3819
53	6	10	25	27	MONSTER	MUT		0		-1	-1
53	6	10	26	35	VERLAUF	ENDUNG		0		-1	-1
53	6	10	27	40	PEITSCHE	MISSHANDLUNG		0		-1	-1
53	6	10	28	10	MAGEN	RESTAURANT		0		-1	-1
53	6	10	29	6	ABSCHLUSS	PROJEKT	ENDE	0		703140000000037	7903
53	6	10	30	17	KÄFER	RUINE		0		-1	-1
53	6	10	31	16	STRICH	SKIZZE	SKIZZE	1		300740000000037	6129
53	6	10	32	14	ZUSAMMENHANG	VORZEICHEN		0		-1	-1
53	6	10	33	23	SCHNORCHEL	ATLANTIK	FLOSSEN	0		269009999999963	4231
53	6	10	34	4	FAHRT	AUTOBAHN		0		-1	-1
53	6	10	35	21	ELITE	VERMÖGEN	REICHTUM	0		385970000000019	6039
53	6	10	36	39	ERMORDUNG	GESTÄNDNIS	TÄTER	0		515920000000019	6535
53	6	10	37	26	POLITIKER	ZUVERSICHT	ZUVERSICHT	1		240740000000037	4231
53	6	10	38	33	OPERATION	KOMA	KOMA	1		234320000000019	3103
53	6	10	39	31	SAMT	STOFF	STOFF	1		162390000000037	3143
53	6	10	40	15	PATIENT	THERAPIE	THERAPIE	1		130320000000019	3671
53	7	11	1	3	COMPUTER	ZEITVERTREIB	ZEITVETREIB	1		1753.5	5167
53	7	11	2	39	GEWINNUNG	WERBER		0		-1	-1
53	7	11	3	4	MEDAILLE	WETTBEWERB	POKAL	0		4309.5	5445
53	7	11	4	30	STRATEGIE	NÄHERUNG		0		621329999999981	9231
53	7	11	5	9	WAHL	GREMIUM		0		-1	-1
53	7	11	6	15	ATTRAKTION	WELTWUNDER		0		-1	-1
53	7	11	7	37	HIRTE	SCHAF	SCHAF	1		1227	2627
53	7	11	8	14	LEISTUNG	PROVISION	EROLG	0		1487.5	3239
53	7	11	9	5	INSTITUTION	ABTEILUNG		0		-1	-1
53	7	11	10	34	SYMBOL	WAPPEN	WAPPEN	1		149409999999963	4595
53	7	11	11	12	ATOM	MOLEKÜL	PHYSIK	0		633959999999963	8515
53	7	11	12	1	SCHALTER	FLUGHAFEN	FLUGHAFEN	1		229529999999981	5183
53	7	11	13	11	SCHEIDUNG	INSTABILITÄT	TRENNUNG	0		3031.5	4855
53	7	11	14	17	HANDSCHRIFT	BUCHSTABE	BUCHSTABE	1		143509999999963	3287
53	7	11	15	2	UNTAUGLICHKEIT	FAHRER		0		-1	-1
53	7	11	16	29	BUDE	KÜHLSCHRANK	BEWOHNER	0		3431.5	5351
53	7	11	17	32	KRAMPF	BEIN	WADE	0		7567.5	8947
53	7	11	18	40	WIND	ELEMENT	ELEMENT	1		212159999999963	3875
53	7	11	19	7	BODEN	FUND		0		-1	-1
53	7	11	20	23	KATEGORIE	GÜLTIGKEIT		0		-1	-1
53	7	11	21	28	VERSEUCHUNG	RATTE	RATTE	1		161329999999981	2609
53	7	11	22	18	TREIBSTOFF	KILOMETER	ENERGIE	0		521970000000019	9915
53	7	11	23	38	WEG	WILLE		0		-1	-1
53	7	11	24	19	BEGNADIGUNG	DROHUNG		0		-1	-1
53	7	11	25	36	WALZER	GALA		0		-1	-1
53	7	11	26	35	BEHANDLUNG	MANDEL	SCHMERZ	0		4327.5	8263
53	7	11	27	20	VATERUNSER	RELIGION	RELIGION	1		271720000000019	6791
53	7	11	28	22	KARTE	HINDERNIS	ZENTRUM	0		799929999999981	16095
53	7	11	29	16	TRAKTOR	LENKSTANGE		0		-1	-1
53	7	11	30	21	GANS	ENTE	ENTE	1		1818	3047
53	7	11	31	31	KOPPEL	STIER		0		-1	-1
53	7	11	32	27	DOLCH	STICH	DEGEN	0		1807.5	2739
53	7	11	33	25	PHILOSOPHIE	SINN	SINN	1		265959999999963	3639
53	7	11	34	26	HAND	GESTE	KOPF	0		741159999999963	12499
53	7	11	35	24	AUSSCHAU	GIPFEL	ÜBERBLICK	0		217540000000037	5439
53	7	11	36	13	FEHLTRITT	VERANTWORTUNG		0		-1	-1
53	7	11	37	33	STURZ	REGIERUNG		0		-1	-1
53	7	11	38	8	REKORD	ARBEITSLOSIGKEIT		0		-1	-1
53	7	11	39	10	ZULASSUNG	NACHWEIS		0		-1	-1
53	7	11	40	6	AMATEUR	HOBBY		0		-1	-1
53	8	12	1	3	BEIFALL	APPLAUS	APPLAUS	1		2723.5	4259
53	8	12	2	24	ALARM	ÜBUNG	POLIZEI	0		130240000000037	6983
53	8	12	3	23	JUGEND	SCHWIMMBAD		0		-1	-1
53	8	12	4	4	KLOSTER	EINSCHRÄNKUNG	NONNE	0		141569999999925	2223
53	8	12	5	11	PROGRAMM	KINO		0		-1	-1
53	8	12	6	30	DORF	ISOLATION	GEMEINSCHAFT	0		3215.5	6935
53	8	12	7	31	REICH	PROFIT		0		-1	-1
53	8	12	8	19	BAHNSTEIG	ANPASSUNG	ANPASSUNG	1		219769999999925	4613
53	8	12	9	16	FREUNDIN	ZÄRTLICHKEIT		0		-1	-1
53	8	12	10	14	SCHLAFWANDELN	UNWIRKLICHKEIT	WIRKLICHKEITSFREMD	0		390369999999925	9703
53	8	12	11	39	ORDNUNG	ZUCHT		0		-1	-1
53	8	12	12	2	GENIE	MATHEMATIK	MATHEMATIK	1		172269999999925	4383
53	8	12	13	34	BLEI	STAHL	STAHL	1		139130000000075	2647
53	8	12	14	36	EINSPARUNG	RECHNUNG		0		-1	-1
53	8	12	15	7	HIRN	STUDIE	PSYCHOLOGIE	0		2503.5	6623
53	8	12	16	35	NOTLAGE	DILEMMA		0		-1	-1
53	8	12	17	40	KERZE	DOCHT	DOCHT	1		131959999999963	2271
53	8	12	18	27	BEEINFLUSSUNG	VERMARKTUNG		0		-1	-1
53	8	12	19	28	UNSTERBLICHKEIT	AUFERSTEHUNG		0		-1	-1
53	8	12	20	9	ADER	GESTEIN		0		-1	-1
53	8	12	21	22	PARTEI	ABSTIMMUNG	BÜNDNIS	0		2271.5	4073
53	8	12	22	17	BEGRÜNDER	PRÄSIDENT	HERSTELLER	0		276569999999925	7479
53	8	12	23	1	EMPFINDUNG	GELASSENHEIT	GEFÜHL	0		392209999999963	6013
53	8	12	24	38	ABEND	MORGEN	MORGEN	1		136569999999925	3735
53	8	12	25	32	KOORDINATION	HANDHABUNG	BEWEGUNG	0		322369999999925	5047
53	8	12	26	29	MOTOR	INDUSTRIALISIERUNG	INDUSTRIALISIERUNG	1		2175.5	9247
53	8	12	27	15	VERHAFTUNG	KLINGE	GEWAHRSAM	0		807169999999925	16413
53	8	12	28	21	LIKÖR	SEKT	SEKT	1		704969999999925	9679
53	8	12	29	5	BINDUNG	BABY		0		-1	-1
53	8	12	30	12	HÖLLE	MYTHOS		0		-1	-1
53	8	12	31	25	BESTATTUNG	SELBSTMORD	BEERDIGUNG	0		4613	6951
53	8	12	32	18	PARTY	THEKE	THEKE	1		123159999999963	3271
53	8	12	33	8	KARTELL	KONSENS		0		-1	-1
53	8	12	34	10	ZAUBERKÜNSTLER	TRICK	TRICK	1		298369999999925	4147
53	8	12	35	6	SCHLACHTUNG	SCHWEIN	SCHWEIN	1		1443.5	3029
53	8	12	36	37	INVESTITION	KONZERN	ZAHLUNG	0		421369999999925	5941
53	8	12	37	20	HORN	WARNUNG		0		-1	-1
53	8	12	38	13	STAAT	UNTERSTÜTZUNG		0		-1	-1
53	8	12	39	33	ERÖFFNUNG	GRÜNDUNG		0		-1	-1
53	8	12	40	26	EVOLUTION	ERWEITERUNG	FORTSCHRITT	0		472809999999963	7383
								82
