## Supplementary material for "Vast amounts of encoded items nullify but do not reverse the effect of sleep on declarative memory": Dataset: PAL_53_2_2.xlsx

### Sheet: Tabelle1
VP_Nr	Block	VersioN	counter	pair_code	cue	correct_answer	answer		accuracy	reactiontime1	reactiontime2
53	1	13	1	22	WIEDERHERSTELLUNG	VERSCHLECHTERUNG		0		-1	-1
53	1	13	2	7	KRANZ	NEST	STROH	0		6127.5	12495
53	1	13	3	24	ENTSCHLOSSENHEIT	DURCHSETZUNG	WILLE	0		2935.5	4191
53	1	13	4	28	NACHRICHT	GEBURTSTAG		0		-1	-1
53	1	13	5	35	ZUCKER	SPEISE		0		-1	-1
53	1	13	6	2	PARK	VEGETATION		0		-1	-1
53	1	13	7	31	TEICH	ÜBERSCHWEMMUNG		0		-1	-1
53	1	13	8	16	TRAINING	PULS		0		-1	-1
53	1	13	9	20	ZAHL	PHYSIK		0		-1	-1
53	1	13	10	34	FRAU	BLUSE		0		-1	-1
53	1	13	11	30	HASS	GEFECHT		0		-1	-1
53	1	13	12	13	ZAHLUNG	QUITTUNG	RECHNUNG	0		3407.5	9607
53	1	13	13	11	DOKUMENT	BESCHEINIGUNG		0		-1	-1
53	1	13	14	40	REGENSCHIRM	BEDARF		0		-1	-1
53	1	13	15	3	OZEAN	KRABBE	KRABE	1		7751.5	9839
53	1	13	16	33	SENDER	NOTIZ		0		-1	-1
53	1	13	17	36	KLEINIGKEIT	WAAGE		0		-1	-1
53	1	13	18	6	BEGEISTERUNG	GEFÜHL		0		-1	-1
53	1	13	19	25	GERICHTSHOF	UNWAHRHEIT		0		-1	-1
53	1	13	20	21	REVOLUTION	WIDERSTAND	VERÄNDERUNG	0		2975.5	6966
53	1	13	21	37	FLAMME	LEUCHTE		0		-1	-1
53	1	13	22	32	KLEIDERSCHRANK	HANDSCHUH		0		-1	-1
53	1	13	23	9	STALL	KUH	KUH	1		1606.5	2910
53	1	13	24	10	MILCH	KÄSE		0		-1	-1
53	1	13	25	27	SUBSTANZ	SEELE		0		-1	-1
53	1	13	26	29	KONJUNKTUR	DIAGNOSE		0		-1	-1
53	1	13	27	12	TRAINER	STIL		0		-1	-1
53	1	13	28	17	WAFFE	KRIEG	KAMPF	0		15431.3	20001
53	1	13	29	15	VERBRÜDERUNG	ENTSCHULDIGUNG		0		-1	-1
53	1	13	30	18	BEWERTUNG	KELLNERIN		0		-1	-1
53	1	13	31	8	BEWUNDERUNG	SCHÖNHEIT		0		-1	-1
53	1	13	32	38	SUBMISSION	ERNIEDRIGUNG		0		-1	-1
53	1	13	33	39	FREILASSUNG	AUFENTHALT		0		-1	-1
53	1	13	34	14	MUSIK	OPER	KUNST	0		318570000000001	5511
53	1	13	35	19	INSEL	URLAUBER	URLAUB	0		1363.5	3311
53	1	13	36	5	AUFTAKT	SPIEL	ORCHESTER	0		3431.5	6175
53	1	13	37	23	STREIK	KONFLIKT		0		-1	-1
53	1	13	38	1	WAHNSINN	ANSTALT	IRRE	0		390340000000002	4692
53	1	13	39	26	KUNSTWERK	AUFMACHUNG		0		-1	-1
53	1	13	40	4	SPRECHER	AUFRUF		0		-1	-1
53	2	14	1	36	SÄUFER	WIRT	WIRT	1		592460000000009	6892
53	2	14	2	37	PARLAMENT	KANZLER	REGIERUNG	0		191880000000005	3697
53	2	14	3	30	DIAKONIE	VERSORGUNG	HILFSBEREITSCHAFT	0		193239999999991	11759
53	2	14	4	35	LIST	NAZI	NAZI	1		665369999999995	8493
53	2	14	5	4	INFLATION	ENTWERTUNG		0		-1	-1
53	2	14	6	6	LIMIT	MAXIMUM	MINIMUM	0		426069999999995	10631
53	2	14	7	9	INTENSIVSTATION	KRANKENHAUS		0		-1	-1
53	2	14	8	27	HINDERUNG	SIEGEL		0		-1	-1
53	2	14	9	5	GANG	TOR	RANG	0		909969999999995	10199
53	2	14	10	10	SCHMUGGEL	IMPORT	ILLEGAL	0		116116000000001	18699
53	2	14	11	3	IDIOT	UNSINN		0		-1	-1
53	2	14	12	11	PRÄDIKAT	PRIMA	PRIMA	1		125369999999995	2369
53	2	14	13	29	FAUST	GEWALT	SCHLAG	0		441969999999995	6355
53	2	14	14	7	VORBEREITUNG	VERÖFFENTLICHUNG		0		-1	-1
53	2	14	15	17	TECHNOLOGIE	GEHIRNWÄSCHE		0		-1	-1
53	2	14	16	40	LEBER	ORGAN	ORGAN	1		150769999999995	2599
53	2	14	17	32	SCHLUSSFOLGERUNG	KONSEQUENZ	RESUMEE	0		634360000000009	11431
53	2	14	18	1	GEMEINSCHAFT	ZUSAMMENARBEIT		0		-1	-1
53	2	14	19	20	ERKLÄRUNG	WISSENSCHAFT		0		-1	-1
53	2	14	20	8	EXPERIMENT	UNTERSUCHUNG		0		-1	-1
53	2	14	21	38	ZELT	ZIRKUS	ZIRKUS	1		177569999999995	5087
53	2	14	22	39	GESELLSCHAFT	EINHEIT		0		-1	-1
53	2	14	23	31	TOD	NOTWEHR		0		-1	-1
53	2	14	24	16	FREUNDSCHAFT	GEFÄHRTE		0		-1	-1
53	2	14	25	25	FRIEDEN	ALLIANZ		0		-1	-1
53	2	14	26	28	SCHLÄGER	KRIMINALITÄT		0		-1	-1
53	2	14	27	19	MINIMUM	NOTWENDIGKEIT	MAXIMUM	0		427380000000005	7143
53	2	14	28	18	KONFRONTATION	RACHE		0		-1	-1
53	2	14	29	21	UNABHÄNGIGKEIT	SELBSTBESTIMMUNG		0		-1	-1
53	2	14	30	13	URLAUB	AUSFALL		0		-1	-1
53	2	14	31	26	RASSE	NATIONALIST		0		-1	-1
53	2	14	32	15	LAMM	MITTAGESSEN		0		-1	-1
53	2	14	33	24	VATER	VORBILD		0		-1	-1
53	2	14	34	22	AUTOR	ERFINDUNG	GEDICHT	0		820769999999995	11023
53	2	14	35	12	UNHEIL	ALPTRAUM		0		-1	-1
53	2	14	36	23	FLÜCHTLING	ASYL	ASYL	1		118030000000005	2979
53	2	14	37	14	WANGE	CHRIST		0		-1	-1
53	2	14	38	33	KNOBLAUCH	VAMPIR	VAMPIR	1		229560000000009	3951
53	2	14	39	34	NACHBARSCHAFT	HECKE		0		-1	-1
53	2	14	40	2	SOLO	MUSIKINSTRUMENT		0		-1	-1
53	3	15	1	35	GOTT	VEREHRUNG	SCHÖPFUNG	0		606660000000009	8882
53	3	15	2	8	GELIEBTE	GEHEIMNIS		0		-1	-1
53	3	15	3	16	SONNE	GRAD	WÄRME	0		891379999999981	13749
53	3	15	4	3	VORSTAND	LEITER		0		-1	-1
53	3	15	5	30	ERDBALL	WELTKARTE	WELTKARTE	1		329579999999981	5495
53	3	15	6	38	GEGNER	WAFFENSTILLSTAND		0		-1	-1
53	3	15	7	24	AKTEUR	DRAMATIK		0		-1	-1
53	3	15	8	1	PYRAMIDE	ARCHITEKTUR	ARCHITEKTUR	1		172089999999991	5859
53	3	15	9	40	BEARBEITUNG	HONORAR		0		-1	-1
53	3	15	10	26	POLIZEI	EINSATZ	EINSATZ	1		363979999999981	5703
53	3	15	11	22	STROH	WALDBRAND		0		-1	-1
53	3	15	12	21	AUSEINANDERSETZUNG	ÜBERLEGUNG	KONFLIKT	0		362360000000009	5135
53	3	15	13	7	DONNER	BLITZ	BLITZ	1		125560000000009	2607
53	3	15	14	28	BILD	FOTO	FOTO	1		1250	2319
53	3	15	15	20	REGENBOGEN	FARBE	FARBE	1		138979999999981	3031
53	3	15	16	25	DRECK	VERUNREINIGUNG	UNREINIGKEIT	0		173920000000019	5585
53	3	15	17	32	FORMEL	BERECHNUNG	MATHEMATIK	0		477360000000009	10717
53	3	15	18	4	BRILLE	KRAWATTE	KINN	0		345579999999981	7119
53	3	15	19	6	MANDANT	RECHT	RICHTER	0		416779999999981	7081
53	3	15	20	34	PATRIOTISMUS	EXTREMISMUS		0		-1	-1
53	3	15	21	14	REGIME	ZERSCHLAGUNG		0		-1	-1
53	3	15	22	5	STÜTZE	BEGLEITER	HELFER	0		591960000000009	7529
53	3	15	23	31	ERMITTLUNG	SCHULD	SUCHE	0		442979999999981	8689
53	3	15	24	15	TRITT	SOHLE	SCHRITT	0		491560000000009	6219
53	3	15	25	27	KUNST	ARTIST	ARTIST	1		755179999999981	9329
53	3	15	26	12	TECHNIKER	INGENIEUR		0		-1	-1
53	3	15	27	2	UNTERSCHRIFT	FORMULAR		0		-1	-1
53	3	15	28	37	BEFRAGUNG	MEHRHEIT		0		-1	-1
53	3	15	29	29	INTERVENTION	STREIT		0		-1	-1
53	3	15	30	11	SCHÄTZUNG	SPEKULATION		0		-1	-1
53	3	15	31	17	KOOPERATION	MITHILFE		0		-1	-1
53	3	15	32	9	SUBKULTUR	UNTERGRUND		0		-1	-1
53	3	15	33	18	ERNÄHRUNG	EIWEIß	MAHLZEIT	0		484779999999981	6979
53	3	15	34	36	INFORMATIK	PROGRAMMIERUNG	PROGRAMMIEREN	0		8019.5	15599
53	3	15	35	33	TAGEBUCH	BIOGRAPHIE		0		-1	-1
53	3	15	36	13	WANDEL	ZWISCHENZEIT	WECHSEL	0		293579999999981	5735
53	3	15	37	10	ZOO	BÄR	ZAHL	0		154836000000001	20009
53	3	15	38	39	DESSERT	HONIG	HONIG	1		438060000000009	5469
53	3	15	39	23	OPPOSITION	VERWEIGERUNG		0		-1	-1
53	3	15	40	19	ARBEITER	EINKOMMEN		0		-1	-1
53	4	16	1	17	JUSTIZ	GLAUBWÜRDIGKEIT		0		-1	-1
53	4	16	2	36	BOMBE	TERRORIST	ANGRIFF	0		466389999999991	13936
53	4	16	3	4	UNRECHT	BENACHTEILIGUNG		0		-1	-1
53	4	16	4	22	DIREKTION	BESCHLUSS		0		-1	-1
53	4	16	5	35	FREUDE	LUST	CHARME	0		13313	14816
53	4	16	6	11	PHASE	STADIUM	STUFE	0		472779999999981	5632
53	4	16	7	20	ANLAGE	RENDITE		0		-1	-1
53	4	16	8	39	FLIRT	ROMANTIK		0		-1	-1
53	4	16	9	38	PRIESTER	KATHEDRALE		0		-1	-1
53	4	16	10	40	VIRUS	ERREGER		0		-1	-1
53	4	16	11	37	MÖRDER	SÜNDE		0		-1	-1
53	4	16	12	9	SCHNITT	FILM	SCHERE	0		6128	8776
53	4	16	13	14	KOCH	OFEN	HERD	0		201579999999981	4315
53	4	16	14	34	STUDENT	KLAUSUR	KLAUSUR	1		172370000000019	3733
53	4	16	15	28	BOOT	MATROSE	MATROSE	1		172770000000019	3288
53	4	16	16	15	VISUM	TOURISMUS	URLAUB	0		1800	4240
53	4	16	17	24	MODE	HOSE		0		-1	-1
53	4	16	18	3	SEE	WASSER	WASSER	1		247989999999991	5136
53	4	16	19	29	GERICHT	VERHANDLUNG	RECHT	0		479979999999981	6152
53	4	16	20	19	AFFÄRE	PARTNERSCHAFT		0		-1	-1
53	4	16	21	25	CHARAKTER	OFFENHEIT	WILLENSSTARK	0		3928.5	14416
53	4	16	22	30	AUSKUNFT	PROPAGANDA	INFORMATION	0		283989999999991	5968
53	4	16	23	7	KOMMENTAR	PRESSE		0		-1	-1
53	4	16	24	26	PUBLIKUM	ZUSCHAUER		0		-1	-1
53	4	16	25	23	BOSS	HEMD	HEMD	1		2632	3585
53	4	16	26	33	VERGÜTUNG	GELD	ENTGELT	0		157379999999981	3769
53	4	16	27	16	BIRKE	LAUB	RINDE	0		435189999999991	5467
53	4	16	28	21	RANG	HIERARCHIE	KINO	0		357589999999991	7583
53	4	16	29	1	BEHÖRDE	KÜNDIGUNG	AMT	0		3012.5	3800
53	4	16	30	31	EXEKUTION	ERSCHIEßUNG		0		-1	-1
53	4	16	31	10	FLÄCHE	ZENTRUM	PUNKT	0		859179999999981	9656
53	4	16	32	8	BEFUGNIS	ERMÄCHTIGUNG	ERLAUBNIS	0		159910000000009	3600
53	4	16	33	27	ROUTE	HEIMWEG	HEIMWEG	1		1584	3024
53	4	16	34	12	KAPITALISMUS	KOMMUNISMUS		0		-1	-1
53	4	16	35	32	BAUER	FARM	FARM	1		259960000000009	3720
53	4	16	36	2	GEFAHR	HAI	SCHLANGE	0		3024	5759
53	4	16	37	6	BEVÖLKERUNG	MASSE		0		-1	-1
53	4	16	38	5	NATION	EINIGKEIT		0		-1	-1
53	4	16	39	13	JOURNALIST	PRESSEFREIHEIT	PRESSEFREIHEI	1		695179999999981	20011
53	4	16	40	18	ASSISTENT	PROFESSION	DOKORANT	0		265200000000186	16220
53	5	1	1	25	SPASS	FEIER		0		-1	-1
53	5	1	2	9	FORM	KREIS	KREIS	1		143890000000037	2975
53	5	1	3	7	ZEITUNG	DRUCK	NACHRICHT	0		443109999999963	7799
53	5	1	4	8	BARGELD	WERT	WERT	1		243109999999963	3449
53	5	1	5	37	ANEKDOTE	WITZ	WITZ	1		411290000000037	5159
53	5	1	6	15	BECHER	KAFFEE		0		-1	-1
53	5	1	7	23	SÄNGER	KÜNSTLER	KÜNSTLER	1		260490000000037	4829
53	5	1	8	6	CHAOS	STRUKTUR	ORDNUNG	0		286309999999963	19711
53	5	1	9	28	URHEBER	KAUSALITÄT	ERFINDER	0		525509999999963	7507
53	5	1	10	4	STURM	WINDHAUCH	GEWITTER	0		770509999999963	10339
53	5	1	11	40	PUPPE	KIND	KIND	1		163109999999963	2719
53	5	1	12	39	SCHAMGEFÜHL	KÖRPER	KÖRPER	1		199109999999963	3529
53	5	1	13	22	LÖSUNG	PROBLEM	PROBLEM	1		7709	9369
53	5	1	14	10	ABSPRACHE	VERTRAG		0		-1	-1
53	5	1	15	19	ERDE	STEIN	WELTKUGEL	0		316240000000037	5607
53	5	1	16	24	BEDÜRFNIS	WERBUNG		0		-1	-1
53	5	1	17	20	INFORMATION	INHALT		0		-1	-1
53	5	1	18	29	MANGEL	VERZICHT		0		-1	-1
53	5	1	19	2	MASCHINE	APPARAT	APPARAT	1		2647	5111
53	5	1	20	26	SKLAVE	KÖNIG	KÖNIG	1		238690000000037	4071
53	5	1	21	34	EMPFEHLUNG	RAT	RAT	1		198290000000037	3191
53	5	1	22	33	RÜSTUNG	ANGRIFF	ANGRIFF	1		3503	10367
53	5	1	23	38	FÄHIGKEIT	VERANLAGUNG	LEISTUNG	0		380709999999963	14035
53	5	1	24	16	VOGEL	KATZE	KATZE	1		1611	2579
53	5	1	25	36	RÜCKSCHRITT	VERGANGENHEIT		0		-1	-1
53	5	1	26	13	KUGEL	QUADRAT		0		143387999999998	20001
53	5	1	27	3	STILLE	EINSAMKEIT	LÄRM	0		534809999999963	7623
53	5	1	28	18	TRINKSPRUCH	SPRICHWORT	SPRICHWORT	1		4021	6077
53	5	1	29	17	STAUB	SAUBERKEIT		0		-1	-1
53	5	1	30	35	FIGUR	BRETT	QUADRAT	0		5844.5	8311
53	5	1	31	31	NÄSSE	GEWITTER		0		-1	-1
53	5	1	32	12	NUTZEN	KOSTEN		0		-1	-1
53	5	1	33	11	GEHIRN	BEWUSSTSEIN	FORSCHUNG	0		4711	9423
53	5	1	34	30	BEGRIFF	BEDEUTUNG	BEDEUTUNG	1		200709999999963	4099
53	5	1	35	27	GRUNDRECHT	VERFASSUNG		0		-1	-1
53	5	1	36	14	STERN	WEIHNACHTEN	MOND	0		431009999999963	5703
53	5	1	37	32	EINGEBUNG	IDEE	VORSTELLUNG	0		587120000000019	8311
53	5	1	38	5	BERUF	ANERKENNUNG	ANERKENNUNG	1		1679	4448
53	5	1	39	21	DEMOKRATIE	SYSTEM	STRUKTUR	0		198320000000019	10295
53	5	1	40	1	PELZ	FUCHS	FUCHS	1		234420000000019	3600
53	6	2	1	23	BUNGALOW	SIEDLUNG	WOHNGEBIET	0		459409999999963	8690
53	6	2	2	4	KRITIK	ZWEIFEL		0		731120000000019	12183
53	6	2	3	2	MALER	PIANIST	SÄNGER	0		587120000000019	8519
53	6	2	4	6	ZUWACHS	FORTSCHRITT		0		-1	-1
53	6	2	5	32	TRAUM	WIRKLICHKEIT	REALITÄT	0		771120000000019	11311
53	6	2	6	13	TIER	FROSCH		0		-1	-1
53	6	2	7	18	SCHMETTERLING	BLÜTE	RAUPE	0		2096.5	3731
53	6	2	8	31	HÄRTE	KRAFT	METALL	0		421520000000019	5757
53	6	2	9	29	TAL	WIESE	WIESE	1		120109999999963	2089
53	6	2	10	1	BLICK	PERSPEKTIVE	HÖHE	0		701529999999981	8469
53	6	2	11	20	BEGRÜSSUNG	FREUNDLICHKEIT		0		-1	-1
53	6	2	12	19	GEISEL	GEFANGENER	GEFANGENER	1		595990000000037	9703
53	6	2	13	16	KRITERIUM	AUSWAHL		0		-1	-1
53	6	2	14	10	ILLUSION	WAHRNEHMUNG		0		-1	-1
53	6	2	15	34	PRÜFUNG	MISSERFOLG	SCHÜLER	0		2933	4787
53	6	2	16	3	VERLUST	ABNAHME		0		-1	-1
53	6	2	17	21	ANSTAND	SITTE	SITTE	1		239059999999963	3223
53	6	2	18	40	POSTKUTSCHE	PFERD	PFERD	1		929529999999981	10623
53	6	2	19	33	ERLÖSUNG	HIMMELREICH		0		-1	-1
53	6	2	20	28	UHR	KIRCHE		0		-1	-1
53	6	2	21	11	EHE	VERLOBUNG	VERLOBUNG	1		139129999999981	3311
53	6	2	22	22	MACHT	HERRSCHER	GIER	0		343109999999963	4237
53	6	2	23	36	AUSWERTUNG	ERGEBNIS		0		-1	-1
53	6	2	24	39	FASS	KELLER	KELLER	1		503729999999981	7069
53	6	2	25	37	DÄMMERUNG	MORGENGRAUEN	MORGENGRAUEN	1		224029999999981	5659
53	6	2	26	24	GNADE	BARMHERZIGKEIT	EINSICHT	0		406729999999981	6107
53	6	2	27	38	NEFFE	GROSSMUTTER	MUTTER	0		470329999999981	7239
53	6	2	28	30	SPRACHE	AKUSTIK		0		-1	-1
53	6	2	29	5	FREUND	VERTRAUEN		0		-1	-1
53	6	2	30	8	BERG	HÜTTE		0		-1	-1
53	6	2	31	25	DISZIPLIN	GEHORSAM	ERFOLG	0		674309999999963	10551
53	6	2	32	12	KOMÖDIE	DRAMA	DRAMA	1		171129999999981	5183
53	6	2	33	9	GESPENST	ERSCHEINUNG	EINGEBUNG	0		270329999999981	5135
53	6	2	34	35	ANFORDERUNG	SCHWIERIGKEIT		0		-1	-1
53	6	2	35	7	GRAS	VIEH		0		-1	-1
53	6	2	36	27	SCHICKSAL	IRONIE		0		-1	-1
53	6	2	37	14	HAUT	BLUT	BLUT	1		172709999999963	3759
53	6	2	38	26	FRAGE	EINWAND	ANTWORT	0		144729999999981	3343
53	6	2	39	17	VERSCHLEIERUNG	KOPFTUCH	KOPFTUCH	1		380729999999981	6651
53	6	2	40	15	SEEGANG	DAMPFER	ÜBELKEIT	0		522709999999963	7475
53	7	3	1	32	CHANCE	BEGEGNUNG		0		-1	-1
53	7	3	2	36	JUNGE	MÄDCHEN	MÄDCHEN	1		120409999999963	2647
53	7	3	3	20	LARVE	RAUPE	KÄFER	0		667140000000037	8195
53	7	3	4	33	AUTO	PRESTIGE	REIFEN	0		297140000000037	4563
53	7	3	5	25	ZWIELICHT	UNTERWELT		0		-1	-1
53	7	3	6	2	VULKAN	EXPLOSION	AUSBRUCH	0		145529999999981	5249
53	7	3	7	12	DAMPF	LOKOMOTIVE	LOKOMOTIVE	1		506340000000037	7959
53	7	3	8	34	ERDGESCHOSS	DACHBODEN	DACHGESCHOSS	0		159940000000037	6807
53	7	3	9	31	VERGLEICH	GLEICHNIS		0		-1	-1
53	7	3	10	15	PAPIER	BRIEF	BRIEF	1		210340000000037	3239
53	7	3	11	22	ZEIT	URSPRUNG		0		-1	-1
53	7	3	12	10	LEIDENSCHAFT	KUSS		0		-1	-1
53	7	3	13	30	TAT	ABSICHT		0		-1	-1
53	7	3	14	11	APFEL	PFIRSICH	BIRNE	0		591940000000037	8303
53	7	3	15	39	GESCHREI	PANIK		0		-1	-1
53	7	3	16	29	PUDDING	SÜSSIGKEITEN		0		-1	-1
53	7	3	17	5	INDUSTRIE	BRANCHE	GEWERBE	0		345259999999963	6127
53	7	3	18	35	PROFIL	QUERSCHNITT		0		-1	-1
53	7	3	19	17	GEIST	FLASCHE		0		-1	-1
53	7	3	20	19	GESUNDHEIT	IMPFUNG		0		-1	-1
53	7	3	21	13	HELDENMUT	TAPFERKEIT		0		-1	-1
53	7	3	22	4	STUHL	SESSEL	SESSEL	1		1487.5	3735
53	7	3	23	8	MEINEID	EHRENHAFTIGKEIT		0		-1	-1
53	7	3	24	37	WOLLE	KLEIDUNG	SEIDE	0		3711.5	5489
53	7	3	25	18	GEDÄCHTNIS	ELEFANT		0		-1	-1
53	7	3	26	7	NORM	MORAL		0		-1	-1
53	7	3	27	38	DEFINITION	KONZEPT	ERKLÄRUNG	0		428740000000037	6703
53	7	3	28	1	GIFT	MORD	SCHLANGE	0		152820000000019	4167
53	7	3	29	26	BEWEIS	TATSACHE		0		-1	-1
53	7	3	30	6	BESITZ	ANTEIL		0		248740000000037	7383
53	7	3	31	24	RICHTER	GERECHTIGKEIT	ANGEKLAGTER	0		1967.5	5207
53	7	3	32	3	TÄUSCHUNG	ECHTHEIT		0		-1	-1
53	7	3	33	16	GEBÄUDE	HOTEL	HOTEL	1		157929999999981	3755
53	7	3	34	40	PLAN	GROSSSTADT	ZENTRUM	0		4878	8523
53	7	3	35	23	ARMUT	ELEND	REICHTUM	0		191220000000019	4019
53	7	3	36	9	ANSICHT	MEINUNG		0		-1	-1
53	7	3	37	21	STOLZ	RUHM	TREU	0		584140000000037	6905
53	7	3	38	14	FORDERUNG	GEHALT		0		-1	-1
53	7	3	39	27	ALKOHOL	OPIUM	OPIUM	1		227129999999981	4265
53	7	3	40	28	SEGEN	SCHÖPFER		0		-1	-1
53	8	4	1	12	THEORIE	AUSNAHME	WISSENSCHAFT	0		277180000000075	8764
53	8	4	2	28	GÖTTIN	GEBET	VENUS	0		375559999999963	4775
53	8	4	3	23	GEDICHT	LIEBE	REIM	0		3337	4047
53	8	4	4	3	SALAT	GARTEN	GARTEN	1		137540000000037	2295
53	8	4	5	30	MUSIKER	AKKORDEON	KÜNSTLER	0		327159999999963	5255
53	8	4	6	6	STIRN	KINN	KINN	1		1535.5	2367
53	8	4	7	19	BETRAG	WECHSEL		0		255159999999963	4303
53	8	4	8	4	ANGEBOT	MARKT	NACHFRAGE	0		490359999999963	6727
53	8	4	9	37	ANGST	SCHLANGE		0		-1	-1
53	8	4	10	21	DIAMANT	GOLD	GOLD	1		151140000000037	2455
53	8	4	11	27	VERRAT	TREUE		0		-1	-1
53	8	4	12	38	SAUERSTOFF	LUFT	LUFT	1		1456.5	2599
53	8	4	13	7	HIMMEL	FIRMAMENT		0		-1	-1
53	8	4	14	29	ANFÜHRER	CHEF		0		-1	-1
53	8	4	15	15	MOOR	SUMPF		0		-1	-1
53	8	4	16	10	ZIEL	RICHTUNG		0		-1	-1
53	8	4	17	1	GRUPPE	VERSAMMLUNG		0		-1	-1
53	8	4	18	36	POLIZIST	WACHE		0		-1	-1
53	8	4	19	20	ANDEUTUNG	VERDACHT		0		-1	-1
53	8	4	20	33	BEGABUNG	VERERBUNG	TALENT	0		191919999999925	3215
53	8	4	21	13	NAGEL	METALL	METALL	1		329269999999925	5023
53	8	4	22	35	FAHNE	EROBERUNG	MAST	0		385559999999963	4679
53	8	4	23	22	ZIMMER	ECKE		0		-1	-1
53	8	4	24	25	BETTLER	UNGLÜCK		0		-1	-1
53	8	4	25	24	LABYRINTH	SUCHE	VERWIRRUNG	0		291159999999963	5729
53	8	4	26	5	MÖNCH	NONNE	NONNE	1		319859999999963	4214
53	8	4	27	18	BESESSENHEIT	TEUFEL		0		-1	-1
53	8	4	28	16	ERFORSCHUNG	PATENT		0		-1	-1
53	8	4	29	11	AUFGABE	ERLEDIGUNG		0		-1	-1
53	8	4	30	9	LAUNE	HUMOR	LUST	0		281540000000037	3855
53	8	4	31	31	MERKMAL	DETAIL	DETAIL	1		170359999999963	3311
53	8	4	32	26	DICKICHT	WALD	WALD	1		149559999999963	2519
53	8	4	33	34	SCHLEMMER	LECKERBISSEN		0		-1	-1
53	8	4	34	17	KLIPPE	ABGRUND	ABHANG	0		233030000000075	3754
53	8	4	35	14	ERGÄNZUNG	ZUSATZ	ZUSATZ	1		227159999999963	5207
53	8	4	36	2	SCHÜLER	DOZENT	TEST	0		144795999999996	20007
53	8	4	37	39	GESCHICHTE	ENTWICKLUNG		0		-1	-1
53	8	4	38	40	GENUSS	ZIGARRE		0		-1	-1
53	8	4	39	32	DIENER	HALTUNG		0		-1	-1
53	8	4	40	8	GLÜCK	ZUFALL	PECH	0		248759999999963	3335
								65
