## Supplementary material for "Vast amounts of encoded items nullify but do not reverse the effect of sleep on declarative memory": Dataset: PAL_53_2_3.xlsx

### Sheet: Sheet1
VP_Nr	Block	VersioN	counter	pair_code	cue	correct_answer	answer		accuracy	reactiontime1	reactiontime2
53	1	13	1	39	FREILASSUNG	AUFENTHALT		0		-1	-1
53	1	13	2	33	SENDER	NOTIZ	EMPFÄNGER	0		2480.8	6886
53	1	13	3	36	KLEINIGKEIT	WAAGE		0		1554.8	6415
53	1	13	4	20	ZAHL	PHYSIK	ZAHN	0		3071.1	3831
53	1	13	5	35	ZUCKER	SPEISE		0		-1	-1
53	1	13	6	28	NACHRICHT	GEBURTSTAG		0		-1	-1
53	1	13	7	14	MUSIK	OPER		0		-1	-1
53	1	13	8	11	DOKUMENT	BESCHEINIGUNG		0		-1	-1
53	1	13	9	22	WIEDERHERSTELLUNG	VERSCHLECHTERUNG		0		-1	-1
53	1	13	10	13	ZAHLUNG	QUITTUNG		0		-1	-1
53	1	13	11	8	BEWUNDERUNG	SCHÖNHEIT		0		-1	-1
53	1	13	12	1	WAHNSINN	ANSTALT	IRRE	0		2335.3	3666
53	1	13	13	40	REGENSCHIRM	BEDARF		0		-1	-1
53	1	13	14	17	WAFFE	KRIEG	KAMPF	0		3199.3	5303
53	1	13	15	3	OZEAN	KRABBE	GRUND	0		7334.7	8215
53	1	13	16	34	FRAU	BLUSE	MANN	0		2151.3	3759
53	1	13	17	26	KUNSTWERK	AUFMACHUNG	BILD	0		2887.3	3697
53	1	13	18	19	INSEL	URLAUBER	URLAUB	0		1229.2	2765
53	1	13	19	18	BEWERTUNG	KELLNERIN		0		-1	-1
53	1	13	20	9	STALL	KUH	KUH	1		117410000000001	2229
53	1	13	21	2	PARK	VEGETATION	ZENTRUM	0		5240.7	7232
53	1	13	22	4	SPRECHER	AUFRUF	HÖRER	0		284610000000001	4359
53	1	13	23	21	REVOLUTION	WIDERSTAND		0		-1	-1
53	1	13	24	12	TRAINER	STIL		0		-1	-1
53	1	13	25	30	HASS	GEFECHT		0		-1	-1
53	1	13	26	31	TEICH	ÜBERSCHWEMMUNG		0		-1	-1
53	1	13	27	32	KLEIDERSCHRANK	HANDSCHUH		0		-1	-1
53	1	13	28	27	SUBSTANZ	SEELE		0		-1	-1
53	1	13	29	23	STREIK	KONFLIKT		0		-1	-1
53	1	13	30	7	KRANZ	NEST	RUND	0		177529999999999	2463
53	1	13	31	10	MILCH	KÄSE		0		-1	-1
53	1	13	32	37	FLAMME	LEUCHTE	HITZE	0		274229999999999	3646
53	1	13	33	25	GERICHTSHOF	UNWAHRHEIT	ANWALT	0		328720000000001	4399
53	1	13	34	29	KONJUNKTUR	DIAGNOSE		0		-1	-1
53	1	13	35	38	SUBMISSION	ERNIEDRIGUNG		0		-1	-1
53	1	13	36	5	AUFTAKT	SPIEL		0		-1	-1
53	1	13	37	6	BEGEISTERUNG	GEFÜHL	FREUDE	0		298310000000001	4639
53	1	13	38	15	VERBRÜDERUNG	ENTSCHULDIGUNG		0		-1	-1
53	1	13	39	16	TRAINING	PULS		0		-1	-1
53	1	13	40	24	ENTSCHLOSSENHEIT	DURCHSETZUNG		0		-1	-1
53	2	14	1	17	TECHNOLOGIE	GEHIRNWÄSCHE		0		-1	-1
53	2	14	2	27	HINDERUNG	SIEGEL		0		-1	-1
53	2	14	3	40	LEBER	ORGAN	ORGAN	1		155210000000009	2622
53	2	14	4	28	SCHLÄGER	KRIMINALITÄT		0		-1	-1
53	2	14	5	5	GANG	TOR		0		-1	-1
53	2	14	6	11	PRÄDIKAT	PRIMA	PRIMA	1		123139999999991	2319
53	2	14	7	6	LIMIT	MAXIMUM	MAXIMUM	1		274339999999991	5607
53	2	14	8	10	SCHMUGGEL	IMPORT	ILLEGAL	0		255930000000005	8735
53	2	14	9	34	NACHBARSCHAFT	HECKE		0		-1	-1
53	2	14	10	24	VATER	VORBILD		0		-1	-1
53	2	14	11	36	SÄUFER	WIRT	WIRT	1		200680000000005	3031
53	2	14	12	1	GEMEINSCHAFT	ZUSAMMENARBEIT	ORT	0		331139999999991	5439
53	2	14	13	3	IDIOT	UNSINN		0		-1	-1
53	2	14	14	20	ERKLÄRUNG	WISSENSCHAFT	BESCHREIBUNG	0		219939999999991	4788
53	2	14	15	30	DIAKONIE	VERSORGUNG	HILFESTELLUNG	0		157830000000005	7309
53	2	14	16	21	UNABHÄNGIGKEIT	SELBSTBESTIMMUNG	SELBSTSTÄNDIGKEIT	0		331039999999991	7500
53	2	14	17	19	MINIMUM	NOTWENDIGKEIT	MAXIMUM	0		123139999999991	2727
53	2	14	18	38	ZELT	ZIRKUS	ZIRKUS	1		148739999999991	2623
53	2	14	19	4	INFLATION	ENTWERTUNG		0		-1	-1
53	2	14	20	23	FLÜCHTLING	ASYL	ASYL	1		158280000000005	2863
53	2	14	21	18	KONFRONTATION	RACHE	STREIT	0		1655.5	2984
53	2	14	22	12	UNHEIL	ALPTRAUM		0		-1	-1
53	2	14	23	26	RASSE	NATIONALIST		0		-1	-1
53	2	14	24	39	GESELLSCHAFT	EINHEIT		0		-1	-1
53	2	14	25	7	VORBEREITUNG	VERÖFFENTLICHUNG		0		-1	-1
53	2	14	26	13	URLAUB	AUSFALL		0		-1	-1
53	2	14	27	33	KNOBLAUCH	VAMPIR	VAMPIR	1		188239999999991	4586
53	2	14	28	37	PARLAMENT	KANZLER	RAT	0		243930000000005	3312
53	2	14	29	25	FRIEDEN	ALLIANZ		0		-1	-1
53	2	14	30	16	FREUNDSCHAFT	GEFÄHRTE		0		-1	-1
53	2	14	31	14	WANGE	CHRIST	KUSS	0		3527.5	4215
53	2	14	32	2	SOLO	MUSIKINSTRUMENT		0		-1	-1
53	2	14	33	9	INTENSIVSTATION	KRANKENHAUS		0		4550.5	8430
53	2	14	34	31	TOD	NOTWEHR		0		-1	-1
53	2	14	35	35	LIST	NAZI	NAZI	1		362330000000005	4807
53	2	14	36	15	LAMM	MITTAGESSEN		0		-1	-1
53	2	14	37	32	SCHLUSSFOLGERUNG	KONSEQUENZ	FAZIT	0		371939999999991	5634
53	2	14	38	29	FAUST	GEWALT	SCHLAG	0		144430000000005	3596
53	2	14	39	22	AUTOR	ERFINDUNG	GEDICHT	0		603139999999991	8567
53	2	14	40	8	EXPERIMENT	UNTERSUCHUNG		0		482969999999995	7223
53	3	15	1	28	BILD	FOTO	FOTO	1		153289999999991	2410
53	3	15	2	33	TAGEBUCH	BIOGRAPHIE	ERINNERUNG	0		1559.5	3815
53	3	15	3	29	INTERVENTION	STREIT		0		-1	-1
53	3	15	4	39	DESSERT	HONIG	HONIG	1		191139999999991	3007
53	3	15	5	15	TRITT	SOHLE		0		-1	-1
53	3	15	6	3	VORSTAND	LEITER	GRMIUM	0		488660000000009	7470
53	3	15	7	21	AUSEINANDERSETZUNG	ÜBERLEGUNG		0		-1	-1
53	3	15	8	16	SONNE	GRAD		0		-1	-1
53	3	15	9	40	BEARBEITUNG	HONORAR		0		-1	-1
53	3	15	10	26	POLIZEI	EINSATZ	EINSATZ	1		201560000000009	4144
53	3	15	11	27	KUNST	ARTIST	ARTIST	1		502010000000009	7479
53	3	15	12	6	MANDANT	RECHT	ANWALT	0		208639999999991	3299
53	3	15	13	36	INFORMATIK	PROGRAMMIERUNG	PROGRAMMIEREN	0		306639999999991	8519
53	3	15	14	9	SUBKULTUR	UNTERGRUND		0		-1	-1
53	3	15	15	2	UNTERSCHRIFT	FORMULAR		0		-1	-1
53	3	15	16	14	REGIME	ZERSCHLAGUNG		0		-1	-1
53	3	15	17	8	GELIEBTE	GEHEIMNIS		0		-1	-1
53	3	15	18	12	TECHNIKER	INGENIEUR		0		-1	-1
53	3	15	19	11	SCHÄTZUNG	SPEKULATION		0		-1	-1
53	3	15	20	35	GOTT	VEREHRUNG	SCHÖPFER	0		190439999999991	5009
53	3	15	21	38	GEGNER	WAFFENSTILLSTAND	KAMPF	0		286260000000009	4142
53	3	15	22	24	AKTEUR	DRAMATIK		0		-1	-1
53	3	15	23	1	PYRAMIDE	ARCHITEKTUR	ARCHITEKTUR	1		134879999999981	5511
53	3	15	24	7	DONNER	BLITZ	BLITZ	1		110479999999981	2415
53	3	15	25	34	PATRIOTISMUS	EXTREMISMUS		0		-1	-1
53	3	15	26	22	STROH	WALDBRAND		0		-1	-1
53	3	15	27	25	DRECK	VERUNREINIGUNG	UNREINHEIT	0		142029999999981	4383
53	3	15	28	32	FORMEL	BERECHNUNG		0		-1	-1
53	3	15	29	31	ERMITTLUNG	SCHULD	SUCHE	0		175139999999991	2590
53	3	15	30	13	WANDEL	ZWISCHENZEIT	ÄNDERUNG	0		236060000000009	6049
53	3	15	31	20	REGENBOGEN	FARBE	FARBE	1		1420	3430
53	3	15	32	37	BEFRAGUNG	MEHRHEIT		0		-1	-1
53	3	15	33	18	ERNÄHRUNG	EIWEIß	MAHLZEIT	0		205660000000009	4632
53	3	15	34	5	STÜTZE	BEGLEITER		0		-1	-1
53	3	15	35	23	OPPOSITION	VERWEIGERUNG		0		-1	-1
53	3	15	36	19	ARBEITER	EINKOMMEN		0		-1	-1
53	3	15	37	4	BRILLE	KRAWATTE		0		-1	-1
53	3	15	38	17	KOOPERATION	MITHILFE		0		-1	-1
53	3	15	39	10	ZOO	BÄR	ZAHL	0		125906000000001	13966
53	3	15	40	30	ERDBALL	WELTKARTE	WELTKARTE	1		247320000000019	5039
53	4	16	1	1	BEHÖRDE	KÜNDIGUNG	AMT	0		173170000000019	2468
53	4	16	2	34	STUDENT	KLAUSUR	KLAUSUR	1		236079999999981	4351
53	4	16	3	30	AUSKUNFT	PROPAGANDA		0		-1	-1
53	4	16	4	23	BOSS	HEMD	HEMD	1		117560000000009	2720
53	4	16	5	17	JUSTIZ	GLAUBWÜRDIGKEIT	RECHT	0		667170000000019	7930
53	4	16	6	3	SEE	WASSER	WASSER	1		143160000000009	2770
53	4	16	7	9	SCHNITT	FILM		0		-1	-1
53	4	16	8	40	VIRUS	ERREGER	INFEKT	0		482379999999981	6103
53	4	16	9	5	NATION	EINIGKEIT		0		-1	-1
53	4	16	10	35	FREUDE	LUST		0		-1	-1
53	4	16	11	25	CHARAKTER	OFFENHEIT	EIGENSCHAFT	0		246179999999981	5301
53	4	16	12	28	BOOT	MATROSE	MATROSE	1		189179999999981	3058
53	4	16	13	37	MÖRDER	SÜNDE		0		-1	-1
53	4	16	14	13	JOURNALIST	PRESSEFREIHEIT	ZEITUNG	0		408760000000009	5535
53	4	16	15	7	KOMMENTAR	PRESSE		0		-1	-1
53	4	16	16	24	MODE	HOSE		0		-1	-1
53	4	16	17	15	VISUM	TOURISMUS	URLAUB	0		167210000000009	3735
53	4	16	18	20	ANLAGE	RENDITE		0		-1	-1
53	4	16	19	26	PUBLIKUM	ZUSCHAUER	ZUSCHAUER	1		1791	4815
53	4	16	20	21	RANG	HIERARCHIE	KINO	0		196729999999981	3104
53	4	16	21	4	UNRECHT	BENACHTEILIGUNG		0		-1	-1
53	4	16	22	11	PHASE	STADIUM	STUFE	0		357570000000019	5255
53	4	16	23	27	ROUTE	HEIMWEG	HEIMWEG	1		186929999999981	3764
53	4	16	24	33	VERGÜTUNG	GELD	ENTGELT	0		137060000000009	2579
53	4	16	25	22	DIREKTION	BESCHLUSS		0		-1	-1
53	4	16	26	6	BEVÖLKERUNG	MASSE		0		-1	-1
53	4	16	27	16	BIRKE	LAUB	RINDE	0		203610000000009	4310
53	4	16	28	38	PRIESTER	KATHEDRALE		0		-1	-1
53	4	16	29	12	KAPITALISMUS	KOMMUNISMUS		0		-1	-1
53	4	16	30	31	EXEKUTION	ERSCHIEßUNG		0		-1	-1
53	4	16	31	14	KOCH	OFEN	OFEN	1		387389999999991	4781
53	4	16	32	29	GERICHT	VERHANDLUNG		0		-1	-1
53	4	16	33	10	FLÄCHE	ZENTRUM	ZAUN	0		186360000000009	2791
53	4	16	34	8	BEFUGNIS	ERMÄCHTIGUNG	ERLAUBNIS	0		143979999999981	5234
53	4	16	35	2	GEFAHR	HAI	SCHLANGE	0		134060000000009	4044
53	4	16	36	36	BOMBE	TERRORIST	ANGRIFF	0		281570000000019	7119
53	4	16	37	39	FLIRT	ROMANTIK		0		-1	-1
53	4	16	38	18	ASSISTENT	PROFESSION	DOKTORANT	0		628860000000009	10739
53	4	16	39	19	AFFÄRE	PARTNERSCHAFT		0		-1	-1
53	4	16	40	32	BAUER	FARM	FARM	1		131539999999991	2319
53	5	1	1	16	VOGEL	KATZE	KATZE	1		217270000000019	3506
53	5	1	2	26	SKLAVE	KÖNIG	KÖNIG	1		132079999999981	2459
53	5	1	3	40	PUPPE	KIND	KIND	1		106170000000019	1773
53	5	1	4	10	ABSPRACHE	VERTRAG	VEREINBARUNG	0		229590000000037	6605
53	5	1	5	14	STERN	WEIHNACHTEN	MOND	0		210159999999963	2789
53	5	1	6	32	EINGEBUNG	IDEE		0		-1	-1
53	5	1	7	34	EMPFEHLUNG	RAT	RAT	1		167890000000037	2918
53	5	1	8	23	SÄNGER	KÜNSTLER	KÜNSTLER	1		228070000000019	4489
53	5	1	9	9	FORM	KREIS	KREIS	1		120470000000019	1989
53	5	1	10	22	LÖSUNG	PROBLEM	PROBLEM	1		247970000000019	3856
53	5	1	11	18	TRINKSPRUCH	SPRICHWORT	SPRICHWORT	1		210390000000037	4503
53	5	1	12	11	GEHIRN	BEWUSSTSEIN	GEDANKEN	0		507990000000037	7829
53	5	1	13	2	MASCHINE	APPARAT	APPARAT	1		134579999999981	3026
53	5	1	14	12	NUTZEN	KOSTEN		0		-1	-1
53	5	1	15	30	BEGRIFF	BEDEUTUNG	BEDEUTUNG	1		183979999999981	4231
53	5	1	16	19	ERDE	STEIN	WELT	0		108639000000004	13679
53	5	1	17	8	BARGELD	WERT	WERT	1		208679999999981	3445
53	5	1	18	13	KUGEL	QUADRAT	FORM	0		1930	2879
53	5	1	19	28	URHEBER	KAUSALITÄT	ERFINDER	0		274570000000019	6489
53	5	1	20	4	STURM	WINDHAUCH	WINDHAUCH	1		2005.5	3969
53	5	1	21	5	BERUF	ANERKENNUNG	ANERKENNUNG	1		151790000000037	4685
53	5	1	22	29	MANGEL	VERZICHT		0		-1	-1
53	5	1	23	36	RÜCKSCHRITT	VERGANGENHEIT		0		-1	-1
53	5	1	24	24	BEDÜRFNIS	WERBUNG		0		-1	-1
53	5	1	25	27	GRUNDRECHT	VERFASSUNG		0		-1	-1
53	5	1	26	35	FIGUR	BRETT	KÖRPER	0		414220000000019	7408
53	5	1	27	17	STAUB	SAUBERKEIT	SAND	0		5680	6392
53	5	1	28	25	SPASS	FEIER		0		-1	-1
53	5	1	29	6	CHAOS	STRUKTUR	STRUKTUR	1		1892.5	14152
53	5	1	30	15	BECHER	KAFFEE		0		-1	-1
53	5	1	31	21	DEMOKRATIE	SYSTEM	SYSTEM	1		2200.5	3526
53	5	1	32	20	INFORMATION	INHALT		0		-1	-1
53	5	1	33	39	SCHAMGEFÜHL	KÖRPER	KÖRPER	1		286390000000037	4125
53	5	1	34	1	PELZ	FUCHS	FUCHS	1		1530	2649
53	5	1	35	31	NÄSSE	GEWITTER		0		-1	-1
53	5	1	36	38	FÄHIGKEIT	VERANLAGUNG		0		-1	-1
53	5	1	37	7	ZEITUNG	DRUCK		0		-1	-1
53	5	1	38	37	ANEKDOTE	WITZ		0		-1	-1
53	5	1	39	3	STILLE	EINSAMKEIT		0		-1	-1
53	5	1	40	33	RÜSTUNG	ANGRIFF		0		-1	-1
53	6	2	1	8	BERG	HÜTTE		0		-1	-1
53	6	2	2	33	ERLÖSUNG	HIMMELREICH		0		-1	-1
53	6	2	3	21	ANSTAND	SITTE	SITTE	1		208809999999963	3176
53	6	2	4	7	GRAS	VIEH		0		-1	-1
53	6	2	5	24	GNADE	BARMHERZIGKEIT		0		-1	-1
53	6	2	6	40	POSTKUTSCHE	PFERD		0		-1	-1
53	6	2	7	18	SCHMETTERLING	BLÜTE	RAUPE	0		150990000000037	2766
53	6	2	8	4	KRITIK	ZWEIFEL		0		-1	-1
53	6	2	9	15	SEEGANG	DAMPFER		0		-1	-1
53	6	2	10	17	VERSCHLEIERUNG	KOPFTUCH	KOPFTUCH	1		1847	5415
53	6	2	11	11	EHE	VERLOBUNG	VERLOBUNG	1		1352	4312
53	6	2	12	26	FRAGE	EINWAND	ANTWORT	0		108709999999963	4447
53	6	2	13	30	SPRACHE	AKUSTIK	SCHRIFT	0		255909999999963	6679
53	6	2	14	12	KOMÖDIE	DRAMA	DRAMA	1		147420000000019	2759
53	6	2	15	9	GESPENST	ERSCHEINUNG		0		-1	-1
53	6	2	16	6	ZUWACHS	FORTSCHRITT		0		-1	-1
53	6	2	17	10	ILLUSION	WAHRNEHMUNG		0		-1	-1
53	6	2	18	16	KRITERIUM	AUSWAHL	ASPREKT	0		262990000000037	4759
53	6	2	19	19	GEISEL	GEFANGENER	GEFANGENER	1		426190000000037	7430
53	6	2	20	5	FREUND	VERTRAUEN		0		-1	-1
53	6	2	21	23	BUNGALOW	SIEDLUNG	WOHNGEBIET	0		285890000000037	5591
53	6	2	22	28	UHR	KIRCHE		0		-1	-1
53	6	2	23	1	BLICK	PERSPEKTIVE		0		-1	-1
53	6	2	24	29	TAL	WIESE	WIESE	1		1160	2080
53	6	2	25	34	PRÜFUNG	MISSERFOLG	SCHÜLER	0		336370000000019	5679
53	6	2	26	14	HAUT	BLUT	BLUT	1		2604.5	4808
53	6	2	27	27	SCHICKSAL	IRONIE		0		-1	-1
53	6	2	28	36	AUSWERTUNG	ERGEBNIS		0		-1	-1
53	6	2	29	31	HÄRTE	KRAFT		0		-1	-1
53	6	2	30	25	DISZIPLIN	GEHORSAM		0		-1	-1
53	6	2	31	32	TRAUM	WIRKLICHKEIT	WIRKLICHKEIT	1		460990000000037	7242
53	6	2	32	38	NEFFE	GROSSMUTTER	MUTTER	0		210390000000037	4728
53	6	2	33	39	FASS	KELLER	KELLER	1		184809999999963	4240
53	6	2	34	22	MACHT	HERRSCHER		0		-1	-1
53	6	2	35	37	DÄMMERUNG	MORGENGRAUEN	MORGENGRAUEN	1		258309999999963	5639
53	6	2	36	35	ANFORDERUNG	SCHWIERIGKEIT		0		-1	-1
53	6	2	37	13	TIER	FROSCH		0		-1	-1
53	6	2	38	2	MALER	PIANIST	SÄNGER	0		1462	6299
53	6	2	39	20	BEGRÜSSUNG	FREUNDLICHKEIT	RITUAL	0		278590000000037	4914
53	6	2	40	3	VERLUST	ABNAHME		0		-1	-1
53	7	3	1	14	FORDERUNG	GEHALT		0		-1	-1
53	7	3	2	15	PAPIER	BRIEF	BRIEF	1		205009999999963	3335
53	7	3	3	11	APFEL	PFIRSICH	BIRNE	0		295920000000019	3812
53	7	3	4	3	TÄUSCHUNG	ECHTHEIT	IRRTUM	0		433020000000019	6722
53	7	3	5	19	GESUNDHEIT	IMPFUNG		0		-1	-1
53	7	3	6	28	SEGEN	SCHÖPFER	GOTT	0		321929999999981	5049
53	7	3	7	40	PLAN	GROSSSTADT	STADT	0		2596	3780
53	7	3	8	8	MEINEID	EHRENHAFTIGKEIT		0		-1	-1
53	7	3	9	23	ARMUT	ELEND	OBDACHLOS	0		424820000000019	6389
53	7	3	10	2	VULKAN	EXPLOSION	LAVA	0		458620000000019	5722
53	7	3	11	1	GIFT	MORD	SCHLANGE	0		1183	4126
53	7	3	12	24	RICHTER	GERECHTIGKEIT		0		-1	-1
53	7	3	13	16	GEBÄUDE	HOTEL	HOTEL	1		132720000000019	2487
53	7	3	14	38	DEFINITION	KONZEPT	ERKLÄRUNG	0		186259999999963	5138
53	7	3	15	32	CHANCE	BEGEGNUNG		0		-1	-1
53	7	3	16	39	GESCHREI	PANIK		0		-1	-1
53	7	3	17	30	TAT	ABSICHT		0		-1	-1
53	7	3	18	22	ZEIT	URSPRUNG		0		-1	-1
53	7	3	19	9	ANSICHT	MEINUNG	BLICK	0		257309999999963	3528
53	7	3	20	26	BEWEIS	TATSACHE		0		-1	-1
53	7	3	21	33	AUTO	PRESTIGE	BAHN	0		1959	4402
53	7	3	22	25	ZWIELICHT	UNTERWELT		0		-1	-1
53	7	3	23	34	ERDGESCHOSS	DACHBODEN	DACHGESCHOSS	0		1604	5772
53	7	3	24	13	HELDENMUT	TAPFERKEIT		0		-1	-1
53	7	3	25	18	GEDÄCHTNIS	ELEFANT	ERINNERUNG	0		316720000000019	7927
53	7	3	26	35	PROFIL	QUERSCHNITT		0		-1	-1
53	7	3	27	20	LARVE	RAUPE	SCHMETTERLING	0		454020000000019	7692
53	7	3	28	17	GEIST	FLASCHE		0		-1	-1
53	7	3	29	37	WOLLE	KLEIDUNG		0		-1	-1
53	7	3	30	21	STOLZ	RUHM		0		-1	-1
53	7	3	31	12	DAMPF	LOKOMOTIVE	LOKOMOTIVE	1		211020000000019	5070
53	7	3	32	7	NORM	MORAL		0		-1	-1
53	7	3	33	31	VERGLEICH	GLEICHNIS		0		-1	-1
53	7	3	34	29	PUDDING	SÜSSIGKEITEN		0		-1	-1
53	7	3	35	36	JUNGE	MÄDCHEN		0		-1	-1
53	7	3	36	5	INDUSTRIE	BRANCHE		0		-1	-1
53	7	3	37	4	STUHL	SESSEL	SESSEL	1		120620000000019	2886
53	7	3	38	6	BESITZ	ANTEIL	EIGENTUM	0		148520000000019	3292
53	7	3	39	27	ALKOHOL	OPIUM	OPIUM	1		283420000000019	5089
53	7	3	40	10	LEIDENSCHAFT	KUSS		0		-1	-1
53	8	4	1	25	BETTLER	UNGLÜCK	ARMUT	0		186519999999925	3193
53	8	4	2	31	MERKMAL	DETAIL	DETAIL	1		135140000000037	3927
53	8	4	3	18	BESESSENHEIT	TEUFEL		0		-1	-1
53	8	4	4	3	SALAT	GARTEN	GARTEN	1		120740000000037	2255
53	8	4	5	7	HIMMEL	FIRMAMENT	WOLKEN	0		269390000000037	3831
53	8	4	6	39	GESCHICHTE	ENTWICKLUNG		0		-1	-1
53	8	4	7	13	NAGEL	METALL	METALL	1		200730000000075	3549
53	8	4	8	24	LABYRINTH	SUCHE	VERWIRRUNG	0		236109999999963	5749
53	8	4	9	36	POLIZIST	WACHE	UNIFORM	0		401919999999925	6555
53	8	4	10	32	DIENER	HALTUNG		0		-1	-1
53	8	4	11	5	MÖNCH	NONNE	NONNE	1		397540000000037	5165
53	8	4	12	4	ANGEBOT	MARKT	NACHFRAGE	0		169740000000037	3289
53	8	4	13	17	KLIPPE	ABGRUND	FELS	0		227140000000037	3519
53	8	4	14	26	DICKICHT	WALD	WALD	1		144740000000037	2159
53	8	4	15	15	MOOR	SUMPF		0		-1	-1
53	8	4	16	38	SAUERSTOFF	LUFT	LUFT	1		1173.5	2263
53	8	4	17	9	LAUNE	HUMOR		0		-1	-1
53	8	4	18	23	GEDICHT	LIEBE	AUTOR	0		172459999999963	3240
53	8	4	19	22	ZIMMER	ECKE		0		-1	-1
53	8	4	20	28	GÖTTIN	GEBET		0		-1	-1
53	8	4	21	2	SCHÜLER	DOZENT		0		-1	-1
53	8	4	22	19	BETRAG	WECHSEL		0		-1	-1
53	8	4	23	21	DIAMANT	GOLD	GOLD	1		151940000000037	2319
53	8	4	24	40	GENUSS	ZIGARRE		0		-1	-1
53	8	4	25	29	ANFÜHRER	CHEF		0		-1	-1
53	8	4	26	35	FAHNE	EROBERUNG	MAST	0		151119999999925	2415
53	8	4	27	37	ANGST	SCHLANGE		0		-1	-1
53	8	4	28	20	ANDEUTUNG	VERDACHT		0		-1	-1
53	8	4	29	16	ERFORSCHUNG	PATENT		0		-1	-1
53	8	4	30	27	VERRAT	TREUE		0		-1	-1
53	8	4	31	11	AUFGABE	ERLEDIGUNG	ANFORDERUNG	0		295940000000037	6703
53	8	4	32	8	GLÜCK	ZUFALL	PECH	0		2197	3144
53	8	4	33	33	BEGABUNG	VERERBUNG		0		-1	-1
53	8	4	34	12	THEORIE	AUSNAHME	WISSENSCHAFT	0		290069999999925	5590
53	8	4	35	14	ERGÄNZUNG	ZUSATZ		0		-1	-1
53	8	4	36	10	ZIEL	RICHTUNG		0		-1	-1
53	8	4	37	30	MUSIKER	AKKORDEON	KÜNSTLER	0		298130000000075	4925
53	8	4	38	1	GRUPPE	VERSAMMLUNG		0		-1	-1
53	8	4	39	34	SCHLEMMER	LECKERBISSEN		0		-1	-1
53	8	4	40	6	STIRN	KINN	KINN	1		127209999999963	2202
								65
