## Supplementary material for "Vast amounts of encoded items nullify but do not reverse the effect of sleep on declarative memory": Dataset: PAL_54_1_2.xlsx

### Sheet: Tabelle1
VP_Nr	Block	VersioN	counter	pair_code	cue	correct_answer	answer		accuracy	reactiontime1	reactiontime2
54	1	4	1	21	DIAMANT	GOLD	GOLD	1		1917.4	2935
54	1	4	2	7	HIMMEL	FIRMAMENT	HÖLLE	0		5224	6324
54	1	4	3	28	GÖTTIN	GEBET	MYTHOLOGIE	0		9538.6	12778
54	1	4	4	30	MUSIKER	AKKORDEON	KÜNSTLER	0		4759.5	17427
54	1	4	5	13	NAGEL	METALL	EISEN	0		337960000000001	7811
54	1	4	6	31	MERKMAL	DETAIL	CHARAKTERISTIKA	0		931960000000001	15527
54	1	4	7	39	GESCHICHTE	ENTWICKLUNG	VERGANGENHEIT	0		345560000000001	11007
54	1	4	8	11	AUFGABE	ERLEDIGUNG	ÜBUNG	0		1863.5	3095
54	1	4	9	2	SCHÜLER	DOZENT	DOZENT	1		4047.2	5307
54	1	4	10	10	ZIEL	RICHTUNG	RICHTUNG	1		8851.5	16189
54	1	4	11	36	POLIZIST	WACHE	GERECHTIGKEIT	0		4189.5	8733
54	1	4	12	25	BETTLER	UNGLÜCK	UNGLÜCK	1		3311.5	11031
54	1	4	13	27	VERRAT	TREUE	ROMANTIK	0		10319.6	15313
54	1	4	14	23	GEDICHT	LIEBE	LIEBE	1		170160000000001	2861
54	1	4	15	38	SAUERSTOFF	LUFT	OZON	0		281539999999999	13823
54	1	4	16	24	LABYRINTH	SUCHE	SUCHE	1		444760000000001	12287
54	1	4	17	35	FAHNE	EROBERUNG	WAFFENSTILLSTAND	0		227139999999999	10247
54	1	4	18	19	BETRAG	WECHSEL	HÖHE	0		15309.4	16269
54	1	4	19	26	DICKICHT	WALD	WALD	1		148160000000001	2529
54	1	4	20	9	LAUNE	HUMOR	STIMMUNG	0		728760000000001	18055
54	1	4	21	6	STIRN	KINN	KINN	1		3404	4543
54	1	4	22	5	MÖNCH	NONNE	NONNE	1		115960000000001	2229
54	1	4	23	32	DIENER	HALTUNG	HERRSCHER	0		788079999999999	9961
54	1	4	24	33	BEGABUNG	VERERBUNG	VERERBUNG	1		2135.5	4337
54	1	4	25	29	ANFÜHRER	CHEF	FOLGENDER	0		399709999999998	16733
54	1	4	26	15	MOOR	SUMPF	SUMPF	1		241559999999998	3687
54	1	4	27	16	ERFORSCHUNG	PATENT	INNOVATION	0		386359999999998	6815
54	1	4	28	8	GLÜCK	ZUFALL	FRÖHLICHKEIT	0		10943.6	17447
54	1	4	29	18	BESESSENHEIT	TEUFEL	SUCHT	0		606359999999998	7247
54	1	4	30	37	ANGST	SCHLANGE	FURCHT	0		723940000000002	9585
54	1	4	31	12	THEORIE	AUSNAHME	WAHRHEIT	0		10109.6	12445
54	1	4	32	20	ANDEUTUNG	VERDACHT	TIPP	0		10415.5	20003
54	1	4	33	40	GENUSS	ZIGARRE	NACHTISCH	0		283400000000023	11269
54	1	4	34	3	SALAT	GARTEN	TOMATE	0		8709.5	10701
54	1	4	35	4	ANGEBOT	MARKT	NACHFRAGE	0		155709999999998	2935
54	1	4	36	34	SCHLEMMER	LECKERBISSEN	LECKERBISSEN	1		671940000000002	8753
54	1	4	37	22	ZIMMER	ECKE	ECKE	1		210059999999998	3212
54	1	4	38	14	ERGÄNZUNG	ZUSATZ	VERVOLLSTÄNDIGUNG	0		198359999999998	8071
54	1	4	39	1	GRUPPE	VERSAMMLUNG	KAMPF	0		7569	17423
54	1	4	40	17	KLIPPE	ABGRUND	ABGRUND	1		179940000000002	4183
54	2	5	1	21	BÜNDNIS	PAKT	ALLIANZ	0		396580000000005	6695
54	2	5	2	40	FLOTTE	DECK	STREITMACHT	0		807069999999995	10510
54	2	5	3	25	SPORT	SCHWEISS	LEISTUNG	0		6959.5	16263
54	2	5	4	8	HEFT	NOTE	BLATT	0		3167.5	15697
54	2	5	5	26	FAHRRAD	PEDAL	SCHLOSS	0		108386000000001	18550
54	2	5	6	1	KRUG	BIER	FASS	0		4855.5	7575
54	2	5	7	12	FLOCKEN	SCHNEE	SCHNEE	1		1227	2295
54	2	5	8	15	TROPEN	AMAZONAS	AMAZONAS	1		154369999999995	20001
54	2	5	9	22	NATUR	PFLANZE	PFLANZE	1		741469999999995	12358
54	2	5	10	27	SCHAUSPIEL	BÜHNE	DRAMA	0		305569999999995	3903
54	2	5	11	20	RIESE	SCHRITT	BERG	0		665060000000009	7647
54	2	5	12	32	FABRIK	PRODUKTION	PRODUKTION	1		5087	9631
54	2	5	13	14	ANGABE	ZEUGE	ANLEITUNG	0		447969999999995	6587
54	2	5	14	23	ZÜGEL	WENDE	PFERD	0		11211.7	15829
54	2	5	15	3	BRÜCKE	SAN FRANCISCO	SAN FRANCISCO	1		2132.5	5798
54	2	5	16	13	GESICHT	MASKE	MASKE	1		416569999999995	5519
54	2	5	17	36	STRASSE	TEER	TEER	1		546119999999995	6989
54	2	5	18	6	GLAUBE	BIBEL	BIBEL	1		566939999999991	8247
54	2	5	19	28	STIFT	KAPPE	DECKEL	0		2463.5	10303
54	2	5	20	38	FAHRZEUG	KETTE	AUTO	0		7023.5	7687
54	2	5	21	24	INFEKTION	SCHMERZEN	ERREGER	0		2511.5	10775
54	2	5	22	19	SCHULE	HOLZ	LEHRER	0		11615.7	13751
54	2	5	23	5	ORCHESTER	KONZERT	MUSIKSTÜCK	0		496769999999995	16261
54	2	5	24	34	EREIGNIS	FEST	FEST	1		440169999999995	6433
54	2	5	25	33	REPTIL	ECHSE	ECHSE	1		151969999999995	2705
54	2	5	26	9	KAUFHAUS	SCHAUFENSTER	SCHAUFENSTER	1		222169999999995	5037
54	2	5	27	29	PINSEL	LEINWAND	MALEREI	0		427639999999991	14251
54	2	5	28	30	HEER	INFANTERIE	SCHLACHT	0		307110000000009	6389
54	2	5	29	4	MAUER	BRÜSTUNG	GRENZE	0		433380000000005	9797
54	2	5	30	7	AUFSTAND	REBELLION	REBELLION	1		155519999999995	3263
54	2	5	31	17	SCHIFF	DOCK	DOCK	1		5493	6751
54	2	5	32	16	REISE	KONTINENT	WELT	0		10335.7	20001
54	2	5	33	18	BAHNHOF	KIOSK	ZUG	0		423069999999995	8110
54	2	5	34	2	GELENK	KEULE	KNIE	0		404769999999995	8317
54	2	5	35	31	AUFTRAG	ARBEIT	BEFEHL	0		706569999999995	8465
54	2	5	36	39	VERLETZUNG	SCHORF	SCHMERZ	0		234360000000009	5327
54	2	5	37	10	INSTRUMENT	OBOE	OBOE	1		138880000000005	2367
54	2	5	38	11	MÖBEL	LEHNE	SCHRANK	0		6219	11119
54	2	5	39	37	WEBER	KAMM	KAMM	1		186910000000009	3975
54	2	5	40	35	GETREIDE	DINKEL	DINKEL	1		414380000000005	7011
54	3	6	1	25	AQUARELL	GALERIE	GEMÄLDE	0		551179999999981	15920
54	3	6	2	23	NÄHEN	KREUZSTICH		0		-1	-1
54	3	6	3	22	ENERGIE	ÖL	ÖL	1		383060000000009	5116
54	3	6	4	17	REVOLVER	KALIBER	KALIBER	1		759979999999981	9375
54	3	6	5	8	FLUGZEUG	TOMATENSAFT		0		-1	-1
54	3	6	6	40	RADIO	STIMME	STIMME	1		477970000000019	8047
54	3	6	7	15	GEFÄNGNIS	VERGEHEN	FREIHEI	0		903870000000019	20001
54	3	6	8	34	MUSKEL	SEHNE	SEHNE	1		448999999999069	2509
54	3	6	9	28	BIBLIOTHEK	SIGNATUR	LEIHEN	0		555889999999991	12286
54	3	6	10	4	WINTER	UNFALL	VERLETZUNG	0		423170000000019	7999
54	3	6	11	19	THEATER	REIHE	SCHAUSPIEL	0		210379999999981	6840
54	3	6	12	26	KÜCHE	EIMER	HERD	0		140638999999999	18103
54	3	6	13	6	DYNAMO	LICHT	LICHT	1		771889999999991	10949
54	3	6	14	33	LADEN	REKLAME	FENSTER	0		417489999999991	6030
54	3	6	15	21	ARZT	PRAXIS	MEDIZIN	0		648229999999981	9517
54	3	6	16	27	MUSEUM	ÄGYPTEN		0		-1	-1
54	3	6	17	36	INSEKT	LIBELLE	LIBELLE	1		868520000000019	20001
54	3	6	18	16	NACHT	SCHEINWERFER	TAG	0		258289999999991	7935
54	3	6	19	20	RINGE	BAUM	BAUM	1		184670000000019	11711
54	3	6	20	2	WEIN	BLUME	PROSECCO	0		255979999999981	4383
54	3	6	21	38	FISCH	SCHUPPEN	OZEAN	0		584779999999981	10959
54	3	6	22	10	TANNE	RINDE	BIRKE	0		5582.5	10079
54	3	6	23	35	KÜSTE	DÜNE	DÜNE	1		293579999999981	4077
54	3	6	24	32	SCHMIED	HUFEISEN	HUFEISEN	1		321779999999981	4754
54	3	6	25	29	GRILLEN	SOMMER	SOMMER	1		151189999999991	2887
54	3	6	26	13	VERORDNUNG	BESCHEID	GESETZ	0		137278999999999	14987
54	3	6	27	12	ZEUS	HADES	HADES	1		283670000000019	3876
54	3	6	28	9	HERD	FEUER	FEUER	1		208789999999991	3176
54	3	6	29	7	TONNE	REGEN	REGEN	1		423139999999991	5111
54	3	6	30	14	HOCHZEIT	ALTAR	ALTAR	1		106717000000002	12125
54	3	6	31	5	EISENBAHN	SCHIENE	SCHIENEN	1		188989999999991	10719
54	3	6	32	24	SPIELZEUG	PLASTIK		0		352189999999991	20001
54	3	6	33	30	BUCH	SCHRIFTSTELLER		0		-1	-1
54	3	6	34	3	GEBIRGE	EDELWEISS	HOCH	0		560379999999981	10069
54	3	6	35	31	ORKAN	WIRBEL	WIRBELSTURM	0		408589999999991	5877
54	3	6	36	39	LABOR	PIPETTE	PIPETTE	1		117667999999998	20001
54	3	6	37	18	KAMPF	SIEG	SIEG	1		279689999999991	3700
54	3	6	38	1	UFER	DAMM	STEG	0		560789999999991	20009
54	3	6	39	37	STRAUSS	TULPEN	BLUMEN	0		550089999999991	18069
54	3	6	40	11	SCHACH	TURM	TURM	1		2241.5	6800
54	4	7	1	18	STANGE	STOSS	AUTO	0		166622000000002	20001
54	4	7	2	9	STEUER	UNTERSCHLAGUNG	ABGABEN	0		3166	5516
54	4	7	3	14	PROFESSOR	HOCHSCHULE	STUDENT	0		6953	17513
54	4	7	4	22	SCHLEIM	HAFER	HAFER	1		264779999999981	3808
54	4	7	5	33	CHARME	HERZ	AUSSTRAHLUNG	0		335879999999981	9615
54	4	7	6	16	FUSSKNÖCHEL	ARM	ARM	1		536779999999981	6056
54	4	7	7	15	SCHLAMM	HÜRDE	SCHMUTZ	0		4615	8289
54	4	7	8	38	ZAUBERER	ENTHÜLLUNG	TRICK	0		631679999999981	10477
54	4	7	9	26	ANTWORT	BEKENNTNIS	FRAGE	0		3343	8831
54	4	7	10	19	UMWELT	GEFÄHRDUNG	GEFÄHRDUNG	1		2296	4666
54	4	7	11	20	TINTE	BLEISTIFT	BLEISTIFT	1		2645	6653
54	4	7	12	3	AUSBILDUNG	ZUKUNFT	ZUKUNFT	1		2839	5887
54	4	7	13	39	ÄRGER	FEINDSELIGKEIT	UNMUT	0		801979999999981	14560
54	4	7	14	30	DARBIETUNG	BEOBACHTUNG	SCHAUSPIEL	0		228960000000009	8711
54	4	7	15	36	VERMITTLUNG	INTERVIEW		0		-1	-1
54	4	7	16	24	DOKTOR	KLINIK	KRANKENHAUS	0		305210000000009	7487
54	4	7	17	11	ÜBERBLICK	STANDPUNKT	WEITSICHT	0		172947999999998	20001
54	4	7	18	21	KRANKENWAGEN	NOTFALL	NOTFALL	1		316479999999981	4607
54	4	7	19	1	HERZLICHKEIT	GEHÄSSIGKEIT	NETTIGKEIT	0		11005	20001
54	4	7	20	29	ALGEBRA	FUNKTION	FUNKTION	1		370860000000009	7003
54	4	7	21	5	ZITRONE	ERDBEERE	HIMBEERE	0		459079999999981	13023
54	4	7	22	25	METHODE	VERSUCH	ART	0		392189999999991	6599
54	4	7	23	35	HAUSSCHUHE	PFEIFE		0		-1	-1
54	4	7	24	6	HEKTAR	ZAUN	FELD	0		4781	12165
54	4	7	25	23	SCHÄDEL	LEICHE	LEICHE	1		831139999999991	11488
54	4	7	26	7	BOTSCHAFTER	NATIONALITÄT	NATIONALITÄT	1		3855	13114
54	4	7	27	27	LAWINE	FELSBLOCK	FELS	0		184170000000019	2837
54	4	7	28	28	ENTFÜHRUNG	AUSBEUTE	VERRAT	0		110788999999999	14391
54	4	7	29	8	FIEBER	ERSCHÖPFUNG	MESSUNG	0		174942999999998	20001
54	4	7	30	40	ARGUMENT	ENTSCHEIDUNG	ENTSCHEIDUNG	1		205110000000009	7760
54	4	7	31	32	ZERSTÖRUNG	AUSROTTUNG	WIEDERAUFBAU	0		390110000000009	6650
54	4	7	32	37	MIKROSKOP	BAKTERIEN	LABOR	0		337529999999981	7769
54	4	7	33	34	EMANZIPATION	GLEICHSTELLUNG	GLEICHBERECHTIGUNG	0		259210000000009	6568
54	4	7	34	12	WHISKY	DUDELSACK	DUDELSACK	1		8214.5	13375
54	4	7	35	2	KAMMER	GEKLAPPER	DUNKEL	0		127351000000001	19504
54	4	7	36	31	TODESKAMPF	LEBEN	ÜBERLEBEN	0		717410000000009	17230
54	4	7	37	17	VERSCHIEDENHEIT	GEGENTEIL	ABWECHSLUNG	0		10605	20001
54	4	7	38	13	ERFOLG	LEBENSLAUF	UN	0		13309	20001
54	4	7	39	4	WEISE	ART		0		144799999999814	9614
54	4	7	40	10	EIFERSUCHT	GRUND	GRUNDLOS	0		598189999999991	16948
54	5	8	1	4	TRANSPORT	LAGER	MITTEL	0		124267999999998	17207
54	5	8	2	32	MÜNDIGKEIT	ABHÄNGIGKEIT	VOLLMACHT	0		219920000000019	4495
54	5	8	3	11	REIZ	REAKTION	SINNE	0		741509999999963	9783
54	5	8	4	30	STRAND	VERGNÜGEN	URLAUB	0		963120000000019	11499
54	5	8	5	27	ERFAHRUNG	UNWISSENHEIT	UNWISSENHEIT	1		427959999999963	6489
54	5	8	6	35	LEICHTIGKEIT	SCHWERKRAFT	ANSTRENGUNG	0		744409999999963	10011
54	5	8	7	16	PERSON	SCHADEN	UNHEIL	0		6194	8329
54	5	8	8	8	FAMILIE	MUTTER	MAMA	0		326720000000019	7027
54	5	8	9	6	DICHTER	ZITAT	VERS	0		14415	20001
54	5	8	10	18	BLASE	BAUCH	BAUCH	1		274690000000037	3669
54	5	8	11	36	LEERE	DUMPFHEIT		0		-1	-1
54	5	8	12	15	PLAKAT	HAMMER	REKLAME	0		878120000000019	10413
54	5	8	13	26	ADMIRAL	WAFFENRUHE	RÜSTUNG	0		663109999999963	11303
54	5	8	14	7	FENSTER	BEWOHNER	TÜR	0		406309999999963	5009
54	5	8	15	5	JUNGFRAU	SCHLEIER	SCHLEIER	1		532509999999963	7741
54	5	8	16	2	GELEGENHEIT	LIEBSCHAFT	MOMENT	0		946309999999963	10367
54	5	8	17	39	RÄUBER	DIEBSTAHL	DIEBSTAHL	1		224240000000037	10129
54	5	8	18	28	SCHATTEN	EXISTENZ	LICHT	0		2981	10741
54	5	8	19	21	ERMÜDUNG	KREISLAUF	WACHHEIT	0		3575	5207
54	5	8	20	34	ENTSPANNUNG	BEDROHUNG	ANSTRENGUNG	0		164072000000002	20001
54	5	8	21	25	STIMMUNG	ATMOSPHÄRE	LAUNE	0		3125	5989
54	5	8	22	31	VERWALTUNG	GENEHMIGUNG	RICHTLINIE	0		10255	12879
54	5	8	23	1	WOHNUNG	HEIM	HEIM	1		5775	11151
54	5	8	24	22	BEGINN	FOLGE	VERLAUF	0		271909999999963	3857
54	5	8	25	13	BÜSTENHALTER	BUSEN	BUSEN	1		1653	2699
54	5	8	26	23	ÄRA	ZEITALTER	ZEITALTER	1		139079999999981	3993
54	5	8	27	17	THEMA	INTERESSE	BUCHSTABE	0		15497.5	18559
54	5	8	28	10	IRRTUM	MISSVERSTÄNDNIS		0		915920000000019	20001
54	5	8	29	38	PFEFFER	BUTTER		0		-1	-1
54	5	8	30	24	SOZIALIST	PAROLE	NATIONALIST	0		248590000000037	20005
54	5	8	31	29	SÄUGLING	WIEGE	BABY	0		100535999999996	20002
54	5	8	32	40	GESTALTUNG	LANDSCHAFT	KREATIVITÄT	0		371820000000019	6534
54	5	8	33	37	FISCHER	MEER	MEER	1		461309999999963	18695
54	5	8	34	9	BEMÜHUNGEN	ANSTRENGUNG	ANSTRENGUNG	1		636720000000019	8567
54	5	8	35	33	GETRÄNK	SCHAUM	ERFRISCHUNG	0		154632000000002	18015
54	5	8	36	20	FLEISCH	RAUBTIER		0		-1	-1
54	5	8	37	12	ABFALL	SCHMUTZ	DRECK	0		2620	4949
54	5	8	38	3	GABEL	SOSSE	MESSER	0		515120000000019	7859
54	5	8	39	14	LÜGE	WAHRHEIT	WAHRHEIT	1		461120000000019	7763
54	5	8	40	19	LERCHE	FRÖHLICHKEIT	VOGEL	0		486690000000037	7295
54	6	9	1	24	GANGSTER	VERBRECHEN	RAUB	0		119082999999998	17380
54	6	9	2	18	WELLE	FLUT	MEER	0		118072999999998	20001
54	6	9	3	23	TOTSCHLAG	BRUTALITÄT	GEWALT	0		584529999999981	8661
54	6	9	4	6	BÜRGSCHAFT	VOLLMACHT	VOLLMACHT	1		903020000000019	11079
54	6	9	5	36	VERZIERUNG	PALAST	PALAST	1		558009999999963	7663
54	6	9	6	29	RHEUMATISMUS	IMMUNITÄT	IMMUNITÄT	1		225540000000037	8167
54	6	9	7	3	GITTER	BESCHRÄNKUNG	WEIDE	0		776740000000037	11007
54	6	9	8	27	STRICK	SCHLINGE	SEIL	0		956729999999981	11223
54	6	9	9	4	TÜR	SCHRANK	GANG	0		119752999999998	13537
54	6	9	10	14	VERANSTALTUNG	ÖFFENTLICHKEIT		0		143012999999998	20001
54	6	9	11	28	GEMÜT	HEITERKEIT	GLÜCKLICH	0		8138.5	11291
54	6	9	12	31	ANREGUNG	BEISPIEL	IDEE	0		338329999999981	4495
54	6	9	13	17	SONATE	KLAVIER	KLAVIER	1		298340000000037	5111
54	6	9	14	9	KOCHTOPF	BÜGELEISEN		0		-1	-1
54	6	9	15	40	GESCHENK	UNDANK		0		-1	-1
54	6	9	16	11	GESCHOSS	PFEIL	KANONE	0		427929999999981	8449
54	6	9	17	26	DUFT	GERUCH	GERUCH	1		205340000000037	3141
54	6	9	18	13	SARG	GRAB	GRAB	1		172729999999981	2751
54	6	9	19	8	ANHÄNGER	MEISTER	HERR	0		461529999999981	5439
54	6	9	20	10	VORTRAG	REDNER		0		629540000000037	20005
54	6	9	21	20	KUMMER	TRAURIGKEIT	LEID	0		100332999999998	11959
54	6	9	22	5	KAMERAD	OPFER	VERTRAUEN	0		151852999999998	20009
54	6	9	23	39	ABRECHNUNG	BANKIER	ZAHLUNG	0		12290.5	20009
54	6	9	24	21	ORIENTIERUNG	AUSGANG		0		-1	-1
54	6	9	25	1	INSTANZ	GESETZGEBUNG	BEREICH	0		596329999999981	20001
54	6	9	26	16	KRANKHEIT	SYMPTOM	SEUCHE	0		980129999999981	11817
54	6	9	27	34	REGEL	KOMBINATION		0		-1	-1
54	6	9	28	2	GEDULD	KONTROLLE	BEHARRLICHKEIT	0		106714000000004	12567
54	6	9	29	37	STUDIUM	WIRTSCHAFT	WIRTSCHAFT	1		248259999999963	5255
54	6	9	30	22	TAKT	HARFE	LIED	0		359929999999981	12735
54	6	9	31	15	BÜCHEREI	VERLEIH	AUSLEIHE	0		352729999999981	7649
54	6	9	32	25	FINDIGKEIT	EINFALL	GESCHICKLICHKEIT	0		286140000000037	4853
54	6	9	33	33	ÄHNLICHKEIT	WIEDERHOLUNG		0		-1	-1
54	6	9	34	30	ZUGEHÖRIGKEIT	GENERATION		0		-1	-1
54	6	9	35	12	HALLE	TURNIER	SPORT	0		395140000000037	7143
54	6	9	36	19	VERBRENNUNG	PROZESSION		0		-1	-1
54	6	9	37	7	SPRÜHREGEN	FLUSS		0		-1	-1
54	6	9	38	38	SEILTÄNZER	SCHWERPUNKT	GLEICHGEWICHT	0		116892000000002	20001
54	6	9	39	35	AUFPRALL	FALL	FLUG	0		806209999999963	15399
54	6	9	40	32	GLETSCHER	POL	POL	1		251140000000037	3271
54	7	10	1	35	VERLAUF	ENDUNG	ZIEL	0		433540000000037	5063
54	7	10	2	14	ZUSAMMENHANG	VORZEICHEN		0		133272000000002	16599
54	7	10	3	17	KÄFER	RUINE		0		-1	-1
54	7	10	4	16	STRICH	SKIZZE		0		-1	-1
54	7	10	5	38	REDAKTEUR	KORRESPONDENZ	JOURNALIST	0		763920000000019	9586
54	7	10	6	24	MAKEL	SELBSTBEWUSSTSEIN	SCHÖNHEIT	0		691140000000037	16711
54	7	10	7	39	ERMORDUNG	GESTÄNDNIS	VERGEHEN	0		495929999999981	6455
54	7	10	8	37	NEUROSE	PSYCHOLOGIE		0		-1	-1
54	7	10	9	21	ELITE	VERMÖGEN		0		-1	-1
54	7	10	10	10	MAGEN	RESTAURANT	ORGAN	0		125400999999996	14799
54	7	10	11	32	SCHIFFBRUCH	UNGLÜCKSFALL		0		-1	-1
54	7	10	12	3	LINIE	BUS		0		-1	-1
54	7	10	13	11	DIREKTOR	GESCHÄFT		0		-1	-1
54	7	10	14	4	FAHRT	AUTOBAHN		0		-1	-1
54	7	10	15	20	SPIRALE	FRUCHTBARKEIT	SCHWANGERSCHAFT	0		575129999999981	13591
54	7	10	16	36	GESCHLECHT	MANN	MANN	1		1751.5	3407
54	7	10	17	5	ANZUG	BÖRSE	FLIEGE	0		107882999999998	12231
54	7	10	18	2	KAMERADSCHAFT	PARTNER		0		-1	-1
54	7	10	19	26	POLITIKER	ZUVERSICHT	VERTRAUEN	0		4567.5	6175
54	7	10	20	22	LIEGE	VERANDA	STRAND	0		6111.5	7103
54	7	10	21	1	PROGNOSE	GEWISSHEIT		0		-1	-1
54	7	10	22	28	ANKÜNDIGUNG	EXAMEN		0		-1	-1
54	7	10	23	19	DROGE	VERHEIMLICHUNG		0		-1	-1
54	7	10	24	30	PASSION	ORGASMUS	ORGASMUS	1		6439.5	8399
54	7	10	25	13	GENAUIGKEIT	AUFMERKSAMKEIT		0		-1	-1
54	7	10	26	18	FASCHIST	IDEOLOGIE		0		-1	-1
54	7	10	27	15	PATIENT	THERAPIE	DOKTOR	0		11143.5	11903
54	7	10	28	12	ZENTIMETER	METER	METER	1		1351.5	2295
54	7	10	29	9	VOLK	GEMEINDE	GEMEINDE	1		177270000000019	2839
54	7	10	30	27	MONSTER	MUT		0		-1	-1
54	7	10	31	40	PEITSCHE	MISSHANDLUNG		0		-1	-1
54	7	10	32	29	ZUSPITZUNG	PUNKT	BERG	0		536759999999963	6151
54	7	10	33	6	ABSCHLUSS	PROJEKT		0		-1	-1
54	7	10	34	33	OPERATION	KOMA	SKALPELL	0		10415.5	12401
54	7	10	35	31	SAMT	STOFF	STOFF	1		1421.5	2413
54	7	10	36	8	UMARMUNG	INTEGRATION	ZUNEIGUNG	0		11031.5	14655
54	7	10	37	23	SCHNORCHEL	ATLANTIK		0		-1	-1
54	7	10	38	25	PARADIES	MENSCH	MENSCH	1		3527.5	5351
54	7	10	39	34	VERDROSSENHEIT	RESIGNATION		0		-1	-1
54	7	10	40	7	LOYALITÄT	BRUDER	FREUND	0		226859999999963	3297
54	8	11	1	36	WALZER	GALA	GALA	1		502759999999963	6166
54	8	11	2	7	BODEN	FUND	ERDE	0		300459999999963	4189
54	8	11	3	38	WEG	WILLE	ZIEL	0		240359999999963	3614
54	8	11	4	9	WAHL	GREMIUM	ABSTIMMUNG	0		361769999999925	11434
54	8	11	5	33	STURZ	REGIERUNG	VERLETZUNG	0		6891	10089
54	8	11	6	19	BEGNADIGUNG	DROHUNG		0		-1	-1
54	8	11	7	28	VERSEUCHUNG	RATTE		0		-1	-1
54	8	11	8	24	AUSSCHAU	GIPFEL		0		-1	-1
54	8	11	9	14	LEISTUNG	PROVISION	EHRE	0		518259999999963	5846
54	8	11	10	18	TREIBSTOFF	KILOMETER	GAS	0		139140999999996	14815
54	8	11	11	23	KATEGORIE	GÜLTIGKEIT		0		-1	-1
54	8	11	12	39	GEWINNUNG	WERBER	ROHSTOFFE	0		586969999999925	7317
54	8	11	13	10	ZULASSUNG	NACHWEIS	GENEHMIGUNG	0		309959999999963	4919
54	8	11	14	15	ATTRAKTION	WELTWUNDER	SPASS	0		128075999999996	16007
54	8	11	15	8	REKORD	ARBEITSLOSIGKEIT		0		-1	-1
54	8	11	16	22	KARTE	HINDERNIS	GROSSSTADT	0		3903.5	6519
54	8	11	17	12	ATOM	MOLEKÜL	MOLEKÜL	1		160069999999925	3544
54	8	11	18	6	AMATEUR	HOBBY		0		-1	-1
54	8	11	19	1	SCHALTER	FLUGHAFEN	FLUGHAFEN	1		525059999999963	7851
54	8	11	20	2	UNTAUGLICHKEIT	FAHRER		0		-1	-1
54	8	11	21	30	STRATEGIE	NÄHERUNG	KAMPF	0		790069999999925	14572
54	8	11	22	29	BUDE	KÜHLSCHRANK	STUDENT	0		101836999999993	11455
54	8	11	23	26	HAND	GESTE	FUSS	0		13470.5	17278
54	8	11	24	16	TRAKTOR	LENKSTANGE	FARM	0		710219999999925	7719
54	8	11	25	37	HIRTE	SCHAF	SCHAF	1		130359999999963	5375
54	8	11	26	13	FEHLTRITT	VERANTWORTUNG	AFFÄRE	0		662369999999925	7903
54	8	11	27	20	VATERUNSER	RELIGION	GEBET	0		307969999999925	4921
54	8	11	28	21	GANS	ENTE	ENTE	1		561190000000037	6341
54	8	11	29	40	WIND	ELEMENT	ELEMENT	1		916759999999963	15935
54	8	11	30	25	PHILOSOPHIE	SINN	LEBEN	0		104635999999996	11191
54	8	11	31	4	MEDAILLE	WETTBEWERB	WETTKAMPF	0		241490000000037	5423
54	8	11	32	31	KOPPEL	STIER	PFERD	0		148769999999925	2695
54	8	11	33	35	BEHANDLUNG	MANDEL		0		525190000000037	7031
54	8	11	34	27	DOLCH	STICH	STICH	1		466369999999925	7627
54	8	11	35	5	INSTITUTION	ABTEILUNG	BEREICH	0		108355999999996	12587
54	8	11	36	11	SCHEIDUNG	INSTABILITÄT	UNSTIMMIGKEIT	0		138955999999996	20001
54	8	11	37	17	HANDSCHRIFT	BUCHSTABE	SIGNATUR	0		236559999999963	8359
54	8	11	38	34	SYMBOL	WAPPEN	KREIS	0		255069999999925	3357
54	8	11	39	32	KRAMPF	BEIN	BEIN	1		170369999999925	2607
54	8	11	40	3	COMPUTER	ZEITVERTREIB	TASTATUR	0		503459999999963	6935
								91
