## Supplementary material for "Vast amounts of encoded items nullify but do not reverse the effect of sleep on declarative memory": Dataset: PAL_54_1_3.xlsx

### Sheet: Sheet1
VP_Nr	Block	VersioN	counter	pair_code	cue	correct_answer	answer		accuracy	reactiontime1	reactiontime2
54	1	4	1	4	ANGEBOT	MARKT	NACHFRAGE	0		2496.2	3847
54	1	4	2	3	SALAT	GARTEN	BLATT	0		4848.2	9984
54	1	4	3	6	STIRN	KINN	KINN	1		1936.1	2864
54	1	4	4	14	ERGÄNZUNG	ZUSATZ	VERMEHRUNG	0		3318.4	6342
54	1	4	5	35	FAHNE	EROBERUNG	WAFFENSTILLSTAND	0		3815.2	6511
54	1	4	6	36	POLIZIST	WACHE	GERECHTIGKEIT	0		3079.2	7863
54	1	4	7	18	BESESSENHEIT	TEUFEL	TEUFEL	1		2127.4	5660
54	1	4	8	26	DICKICHT	WALD	WALD	1		1794.2	2719
54	1	4	9	23	GEDICHT	LIEBE	LIEBE	1		1538.2	2954
54	1	4	10	17	KLIPPE	ABGRUND	ABGRUND	1		1543.2	3551
54	1	4	11	10	ZIEL	RICHTUNG	WEG	0		5063.2	6042
54	1	4	12	20	ANDEUTUNG	VERDACHT	HINWEIS	0		2834.2	7332
54	1	4	13	11	AUFGABE	ERLEDIGUNG	ÜBUNG	0		3199.3	4384
54	1	4	14	30	MUSIKER	AKKORDEON	ARTIST	0		493939999999999	7406
54	1	4	15	34	SCHLEMMER	LECKERBISSEN	LECKERBISSEN	1		1511.2	4967
54	1	4	16	16	ERFORSCHUNG	PATENT	INNOVATION	0		2887.2	4879
54	1	4	17	24	LABYRINTH	SUCHE	SUCHE	1		229110000000001	5375
54	1	4	18	27	VERRAT	TREUE	BETRUG	0		1655.2	3335
54	1	4	19	19	BETRAG	WECHSEL	GELD	0		1582.8	2226
54	1	4	20	5	MÖNCH	NONNE	NONNE	1		1012.2	2819
54	1	4	21	32	DIENER	HALTUNG	HERR	0		1344.2	2240
54	1	4	22	29	ANFÜHRER	CHEF	HEER	0		3007.3	3767
54	1	4	23	21	DIAMANT	GOLD	GOLD	1		1081	1967
54	1	4	24	40	GENUSS	ZIGARRE	NACHTISCH	0		550570000000001	6935
54	1	4	25	9	LAUNE	HUMOR	GEMÜT	0		355129999999999	6079
54	1	4	26	25	BETTLER	UNGLÜCK	UNGLÜCK	1		151939999999999	3606
54	1	4	27	37	ANGST	SCHLANGE	FURCHT	0		184039999999999	3256
54	1	4	28	12	THEORIE	AUSNAHME	HYPOTHESE	0		305529999999999	5232
54	1	4	29	33	BEGABUNG	VERERBUNG	VERANLAGUNG	0		182239999999999	5190
54	1	4	30	7	HIMMEL	FIRMAMENT	FIRMAMENT	1		143929999999999	3218
54	1	4	31	31	MERKMAL	DETAIL	CHARAKTERISTIKA	0		158029999999999	10340
54	1	4	32	39	GESCHICHTE	ENTWICKLUNG	VERGANGENHEIT	0		172520000000001	6418
54	1	4	33	8	GLÜCK	ZUFALL	UNGLÜCK	0		137229999999999	2959
54	1	4	34	2	SCHÜLER	DOZENT	DOZENT	1		354839999999999	5990
54	1	4	35	22	ZIMMER	ECKE	ECKE	1		120529999999999	2818
54	1	4	36	13	NAGEL	METALL	EISEN	0		520239999999999	7218
54	1	4	37	38	SAUERSTOFF	LUFT	OZON	0		108170000000001	2419
54	1	4	38	1	GRUPPE	VERSAMMLUNG		0		-1	-1
54	1	4	39	15	MOOR	SUMPF	SUMPF	1		127620000000001	3599
54	1	4	40	28	GÖTTIN	GEBET	GOTT	0		150379999999999	3072
54	2	5	1	11	MÖBEL	LEHNE	SESSEL	0		842760000000009	9569
54	2	5	2	20	RIESE	SCHRITT	ZWERG	0		160939999999991	3121
54	2	5	3	25	SPORT	SCHWEISS	LEISTUNG	0		547139999999991	7671
54	2	5	4	4	MAUER	BRÜSTUNG	STEIN	0		475830000000005	5487
54	2	5	5	12	FLOCKEN	SCHNEE	SCHNEE	1		125489999999991	2777
54	2	5	6	31	AUFTRAG	ARBEIT	BEFEHL	0		184539999999991	3529
54	2	5	7	29	PINSEL	LEINWAND	GEMÄLDE	0		394760000000009	5251
54	2	5	8	8	HEFT	NOTE	NOTE	1		333560000000009	14103
54	2	5	9	17	SCHIFF	DOCK	SEE	0		2725.5	8575
54	2	5	10	5	ORCHESTER	KONZERT	OBOE	0		143960000000009	2177
54	2	5	11	23	ZÜGEL	WENDE	STEIGBÜGEL	0		100616000000001	12639
54	2	5	12	21	BÜNDNIS	PAKT	ALLIANZ	0		238960000000009	4429
54	2	5	13	38	FAHRZEUG	KETTE	AUTO	0		1292.5	2439
54	2	5	14	33	REPTIL	ECHSE	ECHSE	1		326069999999995	4639
54	2	5	15	35	GETREIDE	DINKEL	DINKEL	1		167919999999995	2719
54	2	5	16	6	GLAUBE	BIBEL	BIBEL	1		199139999999991	4429
54	2	5	17	10	INSTRUMENT	OBOE	OBOE	1		1177.5	2179
54	2	5	18	30	HEER	INFANTERIE	STREITMACHT	0		143760000000009	3285
54	2	5	19	27	SCHAUSPIEL	BÜHNE	THEATER	0		179780000000005	3263
54	2	5	20	18	BAHNHOF	KIOSK	DAMPFLOCK	0		374019999999995	9329
54	2	5	21	40	FLOTTE	DECK	STREITMACHT	0		726819999999995	12339
54	2	5	22	22	NATUR	PFLANZE	PFLANZEN	1		141739999999991	3497
54	2	5	23	3	BRÜCKE	SAN FRANCISCO	SAN FRANCISCO	1		170360000000009	4711
54	2	5	24	19	SCHULE	HOLZ		0		5919.5	20001
54	2	5	25	9	KAUFHAUS	SCHAUFENSTER	UNIVERSITÄT	0		283600000000093	3909
54	2	5	26	39	VERLETZUNG	SCHORF	SCHORF	1		655960000000009	7479
54	2	5	27	24	INFEKTION	SCHMERZEN	WUNDE	0		165560000000009	9023
54	2	5	28	36	STRASSE	TEER	TEER	1		364760000000009	4643
54	2	5	29	34	EREIGNIS	FEST	FEST	1		197569999999995	2907
54	2	5	30	32	FABRIK	PRODUKTION	PRODUKTION	1		177560000000009	3881
54	2	5	31	2	GELENK	KEULE	KNIE	0		3476	4453
54	2	5	32	7	AUFSTAND	REBELLION	REBELLION	1		1439.5	3311
54	2	5	33	14	ANGABE	ZEUGE	SPORT	0		513539999999991	6439
54	2	5	34	37	WEBER	KAMM	KAMM	1		150760000000009	8291
54	2	5	35	28	STIFT	KAPPE	DECKEL	0		217160000000009	3331
54	2	5	36	13	GESICHT	MASKE	MASKE	1		231939999999991	3317
54	2	5	37	15	TROPEN	AMAZONAS	AMAZONAS	1		110539999999991	2833
54	2	5	38	16	REISE	KONTINENT	KONTINENTE	1		184760000000009	3391
54	2	5	39	26	FAHRRAD	PEDAL	FUSSPEDAL	0		409560000000009	10815
54	2	5	40	1	KRUG	BIER	WEIN	0		235730000000005	3239
54	3	6	1	40	RADIO	STIMME	STIMME	1		1633.5	2793
54	3	6	2	5	EISENBAHN	SCHIENE	SCHIENE	1		340310000000009	7909
54	3	6	3	18	KAMPF	SIEG	SIEG	1		330439999999991	3945
54	3	6	4	20	RINGE	BAUM	BAUM	1		1375.5	2367
54	3	6	5	4	WINTER	UNFALL	VERLETZUNG	0		257770000000019	5495
54	3	6	6	38	FISCH	SCHUPPEN	MEER	0		5439.5	6271
54	3	6	7	12	ZEUS	HADES	HADES	1		120770000000019	2079
54	3	6	8	31	ORKAN	WIRBEL	WIRBELSTURM	0		755170000000019	16057
54	3	6	9	23	NÄHEN	KREUZSTICH		0		-1	-1
54	3	6	10	9	HERD	FEUER	FEUER	1		1511	2311
54	3	6	11	6	DYNAMO	LICHT	ENERGIE	0		416760000000009	20001
54	3	6	12	25	AQUARELL	GALERIE	GEMÄLDE	0		244570000000019	3797
54	3	6	13	33	LADEN	REKLAME	FENSTER	0		380760000000009	5583
54	3	6	14	36	INSEKT	LIBELLE	SCHMETTERLING	0		350360000000009	13447
54	3	6	15	13	VERORDNUNG	BESCHEID		0		-1	-1
54	3	6	16	2	WEIN	BLUME	PROSECCO	0		146360000000009	4967
54	3	6	17	32	SCHMIED	HUFEISEN	HUFEISEN	1		224760000000009	3959
54	3	6	18	21	ARZT	PRAXIS	DOKTOR	0		183960000000009	6247
54	3	6	19	30	BUCH	SCHRIFTSTELLER		0		-1	-1
54	3	6	20	26	KÜCHE	EIMER	OFEN	0		3280.5	4099
54	3	6	21	14	HOCHZEIT	ALTAR	ALTAR	1		352360000000009	4659
54	3	6	22	22	ENERGIE	ÖL	ÖL	1		113570000000019	1679
54	3	6	23	16	NACHT	SCHEINWERFER	TAG	0		115970000000019	3749
54	3	6	24	37	STRAUSS	TULPEN	TULPEN	1		126289999999991	3281
54	3	6	25	15	GEFÄNGNIS	VERGEHEN	UNFREIHEIT	0		198989999999991	13327
54	3	6	26	24	SPIELZEUG	PLASTIK	KIND	0		127960000000009	5655
54	3	6	27	29	GRILLEN	SOMMER	SOMMER	1		144770000000019	2727
54	3	6	28	27	MUSEUM	ÄGYPTEN	KUNST	0		229570000000019	3435
54	3	6	29	34	MUSKEL	SEHNE	SEHNE	1		199929999999981	3075
54	3	6	30	11	SCHACH	TURM	TURM	1		139170000000019	2175
54	3	6	31	28	BIBLIOTHEK	SIGNATUR	BUCH	0		548770000000019	7551
54	3	6	32	17	REVOLVER	KALIBER	KALIBER	1		447170000000019	6395
54	3	6	33	35	KÜSTE	DÜNE	DÜNEN	1		143570000000019	2459
54	3	6	34	19	THEATER	REIHE	SCHAUSPIEL	0		222370000000019	4823
54	3	6	35	39	LABOR	PIPETTE	PIPETTE	1		1870	4215
54	3	6	36	3	GEBIRGE	EDELWEISS	HIMALAYA	0		454360000000009	6559
54	3	6	37	10	TANNE	RINDE	BIRKE	0		155960000000009	12023
54	3	6	38	1	UFER	DAMM	SEE	0		672770000000019	7671
54	3	6	39	8	FLUGZEUG	TOMATENSAFT	TURBINE	0		423610000000009	5591
54	3	6	40	7	TONNE	REGEN	REGEN	1		331160000000009	4591
54	4	7	1	40	ARGUMENT	ENTSCHEIDUNG	ENTSCHEIDUNG	1		434789999999991	6099
54	4	7	2	36	VERMITTLUNG	INTERVIEW		0		-1	-1
54	4	7	3	7	BOTSCHAFTER	NATIONALITÄT	NATION	0		759989999999991	8687
54	4	7	4	20	TINTE	BLEISTIFT	BLEISTIFT	1		449989999999991	6751
54	4	7	5	30	DARBIETUNG	BEOBACHTUNG	SCHAUSPIEL	0		243910000000009	3671
54	4	7	6	34	EMANZIPATION	GLEICHSTELLUNG	GLEICHBERECHTIGUNG	0		1582.5	5111
54	4	7	7	13	ERFOLG	LEBENSLAUF	MISSERFOLG	0		151189999999991	3008
54	4	7	8	21	KRANKENWAGEN	NOTFALL	NOTFALL	1		439770000000019	5559
54	4	7	9	18	STANGE	STOSS	AUTO	0		172570000000019	2671
54	4	7	10	3	AUSBILDUNG	ZUKUNFT	ZUKUNFT	1		300789999999991	4456
54	4	7	11	29	ALGEBRA	FUNKTION	FUNKTION	1		222029999999981	3855
54	4	7	12	37	MIKROSKOP	BAKTERIEN	LINSE	0		147017000000002	15552
54	4	7	13	2	KAMMER	GEKLAPPER	FINSTER	0		246370000000019	3768
54	4	7	14	33	CHARME	HERZ	SYMPHATIE	0		603970000000019	8521
54	4	7	15	26	ANTWORT	BEKENNTNIS	FRAGE	0		142189999999991	2589
54	4	7	16	25	METHODE	VERSUCH	FUNKTIONSWEISE	0		887289999999991	15450
54	4	7	17	16	FUSSKNÖCHEL	ARM	ARM	1		267789999999991	3889
54	4	7	18	10	EIFERSUCHT	GRUND	NEID	0		197970000000019	2620
54	4	7	19	14	PROFESSOR	HOCHSCHULE	HOCHSCHULE	1		111757000000002	14329
54	4	7	20	15	SCHLAMM	HÜRDE	SCHMUTZ	0		293120000000019	4685
54	4	7	21	31	TODESKAMPF	LEBEN	ÜBERLEBEN	0		470389999999991	6943
54	4	7	22	22	SCHLEIM	HAFER	HAFER	1		239989999999991	3279
54	4	7	23	5	ZITRONE	ERDBEERE	HIMBEERE	0		132789999999991	2819
54	4	7	24	9	STEUER	UNTERSCHLAGUNG	ABGABEN	0		179260000000009	4879
54	4	7	25	19	UMWELT	GEFÄHRDUNG	GEFÄHRDUNG	1		174160000000009	3779
54	4	7	26	6	HEKTAR	ZAUN	LAND	0		231970000000019	6368
54	4	7	27	38	ZAUBERER	ENTHÜLLUNG	HEXE	0		369589999999991	4480
54	4	7	28	23	SCHÄDEL	LEICHE	LEICHE	1		134389999999991	10935
54	4	7	29	39	ÄRGER	FEINDSELIGKEIT	ZORN	0		633820000000019	6887
54	4	7	30	8	FIEBER	ERSCHÖPFUNG	KRANKHEIT	0		315170000000019	5848
54	4	7	31	17	VERSCHIEDENHEIT	GEGENTEIL	ABWEICHUNG	0		539989999999991	7007
54	4	7	32	35	HAUSSCHUHE	PFEIFE		0		-1	-1
54	4	7	33	24	DOKTOR	KLINIK	KRANKENHAUS	0		169970000000019	3260
54	4	7	34	11	ÜBERBLICK	STANDPUNKT		0		-1	-1
54	4	7	35	27	LAWINE	FELSBLOCK	STEINE	0		149189999999991	7596
54	4	7	36	4	WEISE	ART		0		-1	-1
54	4	7	37	32	ZERSTÖRUNG	AUSROTTUNG	RUINE	0		204970000000019	2647
54	4	7	38	28	ENTFÜHRUNG	AUSBEUTE		0		-1	-1
54	4	7	39	1	HERZLICHKEIT	GEHÄSSIGKEIT	GUTMÜTIGKEIT	0		236629999999981	5096
54	4	7	40	12	WHISKY	DUDELSACK	DUDELSACK	1		153357000000002	17351
54	5	8	1	40	GESTALTUNG	LANDSCHAFT	KREATIVITÄT	0		5153	11335
54	5	8	2	11	REIZ	REAKTION	REFLEX	0		463990000000037	5454
54	5	8	3	15	PLAKAT	HAMMER	AUSSCHREIBUNG	0		553120000000019	11521
54	5	8	4	5	JUNGFRAU	SCHLEIER	SCHLEIER	1		3575	5827
54	5	8	5	32	MÜNDIGKEIT	ABHÄNGIGKEIT	UNABHÄNGIGKEIT	0		3923	6339
54	5	8	6	17	THEMA	INTERESSE	INHALT	0		148960999999996	16152
54	5	8	7	25	STIMMUNG	ATMOSPHÄRE	LAUNE	0		160690000000037	2359
54	5	8	8	38	PFEFFER	BUTTER	SALZ	0		1376	4624
54	5	8	9	6	DICHTER	ZITAT	POET	0		4985.5	6503
54	5	8	10	34	ENTSPANNUNG	BEDROHUNG		0		-1	-1
54	5	8	11	35	LEICHTIGKEIT	SCHWERKRAFT	SCHWERE	0		2479	4475
54	5	8	12	39	RÄUBER	DIEBSTAHL	DIEB	0		139490000000037	2269
54	5	8	13	12	ABFALL	SCHMUTZ	DRECK	0		2173	3079
54	5	8	14	23	ÄRA	ZEITALTER	ZEITALTER	1		1461	3405
54	5	8	15	1	WOHNUNG	HEIM	HEIM	1		2415	2959
54	5	8	16	30	STRAND	VERGNÜGEN	URLAUB	0		385590000000037	4784
54	5	8	17	10	IRRTUM	MISSVERSTÄNDNIS	FEHLER	0		170309999999963	2407
54	5	8	18	13	BÜSTENHALTER	BUSEN	BUSEN	1		132690000000037	2188
54	5	8	19	9	BEMÜHUNGEN	ANSTRENGUNG	LEISTUNG	0		735479999999981	8870
54	5	8	20	33	GETRÄNK	SCHAUM	SODA	0		282090000000037	5400
54	5	8	21	20	FLEISCH	RAUBTIER	FISCH	0		1516.5	2149
54	5	8	22	26	ADMIRAL	WAFFENRUHE	GENERAL	0		4143	5215
54	5	8	23	8	FAMILIE	MUTTER	MUTTER	1		167890000000037	2839
54	5	8	24	28	SCHATTEN	EXISTENZ	FINSTER	0		129590000000037	2648
54	5	8	25	31	VERWALTUNG	GENEHMIGUNG	ADMINISTRATION	0		179909999999963	4618
54	5	8	26	24	SOZIALIST	PAROLE	KOMMUNIST	0		1445	3790
54	5	8	27	4	TRANSPORT	LAGER	ZUG	0		5391	5823
54	5	8	28	3	GABEL	SOSSE	MESSER	0		1272	2272
54	5	8	29	18	BLASE	BAUCH	BAUCH	1		1848	4877
54	5	8	30	21	ERMÜDUNG	KREISLAUF		0		-1	-1
54	5	8	31	36	LEERE	DUMPFHEIT		0		-1	-1
54	5	8	32	2	GELEGENHEIT	LIEBSCHAFT	MOMENT	0		362109999999963	4399
54	5	8	33	22	BEGINN	FOLGE	VERLAUF	0		525490000000037	6207
54	5	8	34	27	ERFAHRUNG	UNWISSENHEIT	UNWISSENHEIT	1		591209999999963	7576
54	5	8	35	29	SÄUGLING	WIEGE	GEBURT	0		169570000000019	8256
54	5	8	36	7	FENSTER	BEWOHNER	TÜR	0		213590000000037	2728
54	5	8	37	16	PERSON	SCHADEN		0		-1	-1
54	5	8	38	19	LERCHE	FRÖHLICHKEIT	VOGEL	0		780709999999963	8856
54	5	8	39	14	LÜGE	WAHRHEIT	WAHRHEIT	1		129390000000037	2454
54	5	8	40	37	FISCHER	MEER	MEER	1		205509999999963	6656
54	6	9	1	19	VERBRENNUNG	PROZESSION	INFERNO	0		932720000000019	11383
54	6	9	2	12	HALLE	TURNIER	SPORT	0		427970000000019	5617
54	6	9	3	14	VERANSTALTUNG	ÖFFENTLICHKEIT	FEST	0		3333	6533
54	6	9	4	22	TAKT	HARFE		0		3237	12423
54	6	9	5	27	STRICK	SCHLINGE	SEIL	0		511120000000019	8215
54	6	9	6	33	ÄHNLICHKEIT	WIEDERHOLUNG		0		-1	-1
54	6	9	7	30	ZUGEHÖRIGKEIT	GENERATION	EINGLIEDERUNG	0		688120000000019	8829
54	6	9	8	5	KAMERAD	OPFER	KOLLEGE	0		269120000000019	4771
54	6	9	9	36	VERZIERUNG	PALAST	PALAST	1		13089	15007
54	6	9	10	29	RHEUMATISMUS	IMMUNITÄT	IMMUNITÄT	1		203559999999963	4239
54	6	9	11	37	STUDIUM	WIRTSCHAFT	WIRTSCHAFT	1		1943	3579
54	6	9	12	18	WELLE	FLUT	WASSER	0		709920000000019	8283
54	6	9	13	10	VORTRAG	REDNER		0		-1	-1
54	6	9	14	40	GESCHENK	UNDANK	GESTE	0		3775	4607
54	6	9	15	35	AUFPRALL	FALL	GERÄUSCH	0		4303	5607
54	6	9	16	17	SONATE	KLAVIER	KLAVIER	1		2079	3335
54	6	9	17	38	SEILTÄNZER	SCHWERPUNKT	ZIRKUS	0		179920000000019	2655
54	6	9	18	3	GITTER	BESCHRÄNKUNG	FELD	0		4727	5367
54	6	9	19	13	SARG	GRAB	GRAB	1		312720000000019	4027
54	6	9	20	25	FINDIGKEIT	EINFALL	GEWITZTHEIT	0		581920000000019	9347
54	6	9	21	4	TÜR	SCHRANK	PFORTE	0		1800	2752
54	6	9	22	15	BÜCHEREI	VERLEIH	AUSLEIHE	0		1511	3879
54	6	9	23	32	GLETSCHER	POL	POL	1		3925	4639
54	6	9	24	9	KOCHTOPF	BÜGELEISEN		0		-1	-1
54	6	9	25	11	GESCHOSS	PFEIL	PFEIL	1		498590000000037	8591
54	6	9	26	39	ABRECHNUNG	BANKIER	QUITTUNG	0		2719	4495
54	6	9	27	8	ANHÄNGER	MEISTER	KÖNIG	0		4019.5	6671
54	6	9	28	24	GANGSTER	VERBRECHEN	KAMPF	0		928720000000019	10607
54	6	9	29	28	GEMÜT	HEITERKEIT	FRÖHLICH	0		2061	7627
54	6	9	30	31	ANREGUNG	BEISPIEL	IDEE	0		193240000000037	3075
54	6	9	31	6	BÜRGSCHAFT	VOLLMACHT	VOLLMACHT	1		2245	4071
54	6	9	32	21	ORIENTIERUNG	AUSGANG	RICHTUNG	0		4687	5971
54	6	9	33	2	GEDULD	KONTROLLE		0		-1	-1
54	6	9	34	1	INSTANZ	GESETZGEBUNG	KÖNIG	0		3007	4447
54	6	9	35	34	REGEL	KOMBINATION	RICHTLINIE	0		371920000000019	5191
54	6	9	36	26	DUFT	GERUCH	GERUCH	1		158320000000019	2671
54	6	9	37	16	KRANKHEIT	SYMPTOM	ERREGER	0		4988.5	6127
54	6	9	38	23	TOTSCHLAG	BRUTALITÄT	VERGEHEN	0		433520000000019	5591
54	6	9	39	7	SPRÜHREGEN	FLUSS	REGENSCHIRM	0		617009999999963	8427
54	6	9	40	20	KUMMER	TRAURIGKEIT	TRAUER	0		4971	5843
54	7	10	1	12	ZENTIMETER	METER	METER	1		182940000000037	2655
54	7	10	2	28	ANKÜNDIGUNG	EXAMEN	ANSAGE	0		12260	13141
54	7	10	3	2	KAMERADSCHAFT	PARTNER	FREUNDSCHAFT	0		1723	3479
54	7	10	4	7	LOYALITÄT	BRUDER		0		-1	-1
54	7	10	5	20	SPIRALE	FRUCHTBARKEIT	VERHÜTUNG	0		371929999999981	5473
54	7	10	6	19	DROGE	VERHEIMLICHUNG	SUCHT	0		399720000000019	11149
54	7	10	7	15	PATIENT	THERAPIE	KRANKHEIT	0		693529999999981	8569
54	7	10	8	8	UMARMUNG	INTEGRATION	KUSS	0		366129999999981	4397
54	7	10	9	21	ELITE	VERMÖGEN		0		-1	-1
54	7	10	10	10	MAGEN	RESTAURANT	ORGAN	0		768009999999963	19459
54	7	10	11	40	PEITSCHE	MISSHANDLUNG	SKLAVE	0		369120000000019	4949
54	7	10	12	33	OPERATION	KOMA	SKALPELL	0		238670000000019	3613
54	7	10	13	32	SCHIFFBRUCH	UNGLÜCKSFALL	UNGLÜCK	0		383929999999981	13377
54	7	10	14	13	GENAUIGKEIT	AUFMERKSAMKEIT	PRÄZISION	0		226920000000019	4117
54	7	10	15	24	MAKEL	SELBSTBEWUSSTSEIN	PERFEKTION	0		286320000000019	4287
54	7	10	16	26	POLITIKER	ZUVERSICHT	VERTRAUEN	0		267129999999981	3999
54	7	10	17	34	VERDROSSENHEIT	RESIGNATION		0		-1	-1
54	7	10	18	9	VOLK	GEMEINDE	GEMEINDE	1		489090000000037	5727
54	7	10	19	27	MONSTER	MUT		0		611070000000019	10655
54	7	10	20	18	FASCHIST	IDEOLOGIE	PAZIFIST	0		160720000000019	9967
54	7	10	21	30	PASSION	ORGASMUS	LEIDENSCHAFT	0		167940000000037	3479
54	7	10	22	17	KÄFER	RUINE	AUTO	0		656909999999963	10959
54	7	10	23	29	ZUSPITZUNG	PUNKT		0		-1	-1
54	7	10	24	39	ERMORDUNG	GESTÄNDNIS		0		179520000000019	4019
54	7	10	25	23	SCHNORCHEL	ATLANTIK	TEICH	0		374329999999981	4591
54	7	10	26	35	VERLAUF	ENDUNG	ABLAUF	0		176809999999963	2863
54	7	10	27	25	PARADIES	MENSCH	MENSCH	1		449540000000037	5447
54	7	10	28	36	GESCHLECHT	MANN	MANN	1		124929999999981	2007
54	7	10	29	6	ABSCHLUSS	PROJEKT	ENDE	0		431140000000037	4879
54	7	10	30	22	LIEGE	VERANDA	STUHL	0		356940000000037	4591
54	7	10	31	37	NEUROSE	PSYCHOLOGIE	DERMITIS	0		323920000000019	7315
54	7	10	32	3	LINIE	BUS	ZIEL	0		390740000000037	5043
54	7	10	33	31	SAMT	STOFF	STOFF	1		108740000000037	1985
54	7	10	34	5	ANZUG	BÖRSE		0		-1	-1
54	7	10	35	14	ZUSAMMENHANG	VORZEICHEN		0		-1	-1
54	7	10	36	1	PROGNOSE	GEWISSHEIT	SCHÄTZUNG	0		184740000000037	3341
54	7	10	37	11	DIREKTOR	GESCHÄFT	ASSISTENT	0		475220000000019	7192
54	7	10	38	38	REDAKTEUR	KORRESPONDENZ	ZEITUNG	0		251140000000037	3647
54	7	10	39	4	FAHRT	AUTOBAHN	SCHLITTEN	0		281520000000019	4399
54	7	10	40	16	STRICH	SKIZZE		0		-1	-1
54	8	11	1	34	SYMBOL	WAPPEN	KREIS	0		339930000000075	4719
54	8	11	2	31	KOPPEL	STIER	STIER	1		1607.5	11959
54	8	11	3	30	STRATEGIE	NÄHERUNG	PLAN	0		8399.5	9417
54	8	11	4	22	KARTE	HINDERNIS		0		-1	-1
54	8	11	5	3	COMPUTER	ZEITVERTREIB		0		-1	-1
54	8	11	6	26	HAND	GESTE	FUSS	0		249280000000075	4937
54	8	11	7	28	VERSEUCHUNG	RATTE		0		515930000000075	6471
54	8	11	8	18	TREIBSTOFF	KILOMETER	BENZIN	0		633530000000075	8471
54	8	11	9	37	HIRTE	SCHAF	SCHAFE	1		111059999999963	2127
54	8	11	10	23	KATEGORIE	GÜLTIGKEIT		0		-1	-1
54	8	11	11	29	BUDE	KÜHLSCHRANK	HÜTTE	0		184109999999963	3499
54	8	11	12	6	AMATEUR	HOBBY	ANFÄNGER	0		14933.5	16599
54	8	11	13	2	UNTAUGLICHKEIT	FAHRER		0		-1	-1
54	8	11	14	24	AUSSCHAU	GIPFEL	SICHT	0		186809999999963	2599
54	8	11	15	21	GANS	ENTE	ENTE	1		154330000000075	2247
54	8	11	16	17	HANDSCHRIFT	BUCHSTABE	SIGNATUR	0		1543.5	2703
54	8	11	17	7	BODEN	FUND	ERDE	0		1819	2575
54	8	11	18	35	BEHANDLUNG	MANDEL		0		-1	-1
54	8	11	19	27	DOLCH	STICH	MESSER	0		158330000000075	3409
54	8	11	20	10	ZULASSUNG	NACHWEIS		0		-1	-1
54	8	11	21	32	KRAMPF	BEIN	BEIN	1		1839.5	2551
54	8	11	22	12	ATOM	MOLEKÜL	MOLEKÜL	1		267930000000075	5543
54	8	11	23	38	WEG	WILLE	ZIEL	0		1607.5	2301
54	8	11	24	19	BEGNADIGUNG	DROHUNG	STRAFERLASSUNG	0		197140000000037	7079
54	8	11	25	1	SCHALTER	FLUGHAFEN	FLUGHAFEN	1		1832	4081
54	8	11	26	14	LEISTUNG	PROVISION	KRAFT	0		3319.5	4503
54	8	11	27	5	INSTITUTION	ABTEILUNG	BEREICH	0		5159.5	11103
54	8	11	28	40	WIND	ELEMENT	ELEMENT	1		3663.5	9231
54	8	11	29	39	GEWINNUNG	WERBER		0		-1	-1
54	8	11	30	20	VATERUNSER	RELIGION	GEBET	0		539930000000075	6583
54	8	11	31	9	WAHL	GREMIUM	ABSTIMMUNG	0		493759999999963	7367
54	8	11	32	16	TRAKTOR	LENKSTANGE	BAUER	0		2975.5	4111
54	8	11	33	25	PHILOSOPHIE	SINN	GLAUBE	0		286330000000075	5327
54	8	11	34	15	ATTRAKTION	WELTWUNDER	ACHTERBAHN	0		3143.5	6469
54	8	11	35	13	FEHLTRITT	VERANTWORTUNG	AUSRUTSCHER	0		1792	4769
54	8	11	36	11	SCHEIDUNG	INSTABILITÄT	MEINUNGSVERSCHIEDENHEIT	0		10231.5	16055
54	8	11	37	4	MEDAILLE	WETTBEWERB	WETTKAMPF	0		2959.5	4783
54	8	11	38	8	REKORD	ARBEITSLOSIGKEIT		0		-1	-1
54	8	11	39	36	WALZER	GALA	GALA	1		188730000000075	2599
54	8	11	40	33	STURZ	REGIERUNG	FALL	0		1583.5	2227
								90
