## Supplementary material for "Vast amounts of encoded items nullify but do not reverse the effect of sleep on declarative memory": Dataset: PAL_54_2_2.xlsx

### Sheet: Tabelle1
VP_Nr	Block	VersioN	counter	pair_code	cue	correct_answer	answer		accuracy	reactiontime1	reactiontime2
54	1	12	1	40	KERZE	DOCHT	DOCHT	1		2820.5	5252
54	1	12	2	24	ALARM	ÜBUNG	BEREITSCHAFT	0		13759.5	19439
54	1	12	3	32	KOORDINATION	HANDHABUNG		0		-1	-1
54	1	12	4	19	BAHNSTEIG	ANPASSUNG	GLEIS	0		5935.5	6774
54	1	12	5	25	BESTATTUNG	SELBSTMORD	ERMORDUNG	0		3752.5	13299
54	1	12	6	22	PARTEI	ABSTIMMUNG	VEREINIGUNG	0		665960000000001	8708
54	1	12	7	33	ERÖFFNUNG	GRÜNDUNG		0		-1	-1
54	1	12	8	39	ORDNUNG	ZUCHT		0		-1	-1
54	1	12	9	34	BLEI	STAHL	STAHL	1		334860000000001	4468
54	1	12	10	31	REICH	PROFIT	GELD	0		10775.5	17828
54	1	12	11	37	INVESTITION	KONZERN	BÖRSE	0		390410000000001	5259
54	1	12	12	35	NOTLAGE	DILEMMA		0		-1	-1
54	1	12	13	7	HIRN	STUDIE	GEDÄCHTNIS	0		3671.5	5614
54	1	12	14	17	BEGRÜNDER	PRÄSIDENT	PRÄSIDENT	1		3520.5	5792
54	1	12	15	1	EMPFINDUNG	GELASSENHEIT		0		-1	-1
54	1	12	16	28	UNSTERBLICHKEIT	AUFERSTEHUNG	WIEDERAUFERSTEHUNG	0		4663.5	8788
54	1	12	17	9	ADER	GESTEIN	BLUT	0		597679999999999	6834
54	1	12	18	23	JUGEND	SCHWIMMBAD	FREIBAD	0		13631.5	20001
54	1	12	19	27	BEEINFLUSSUNG	VERMARKTUNG		0		-1	-1
54	1	12	20	10	ZAUBERKÜNSTLER	TRICK	TRICK	1		238739999999999	4143
54	1	12	21	12	HÖLLE	MYTHOS	UNTERGRUND	0		7335.5	20004
54	1	12	22	6	SCHLACHTUNG	SCHWEIN	SCHWEIN	1		2530.5	3570
54	1	12	23	8	KARTELL	KONSENS		0		-1	-1
54	1	12	24	16	FREUNDIN	ZÄRTLICHKEIT		0		8783.5	17063
54	1	12	25	20	HORN	WARNUNG	WARNUNG	1		4431.5	8335
54	1	12	26	36	EINSPARUNG	RECHNUNG	VERMINDERUNG	0		295960000000001	5042
54	1	12	27	29	MOTOR	INDUSTRIALISIERUNG	DIESEL	0		787229999999999	9609
54	1	12	28	15	VERHAFTUNG	KLINGE	GEFÄNGNIS	0		7050.5	9589
54	1	12	29	11	PROGRAMM	KINO	ABLAU	0		19380.6	20001
54	1	12	30	21	LIKÖR	SEKT	SCHNAPS	0		664000000000233	11002
54	1	12	31	30	DORF	ISOLATION	ABGESCHIEDENHEIT	0		172709999999998	14271
54	1	12	32	4	KLOSTER	EINSCHRÄNKUNG	MÖNCH	0		7055.5	8215
54	1	12	33	13	STAAT	UNTERSTÜTZUNG	EINHEIT	0		663159999999998	7503
54	1	12	34	38	ABEND	MORGEN	MORGEN	1		1519.5	2695
54	1	12	35	3	BEIFALL	APPLAUS	APPLAUS	1		137559999999998	2707
54	1	12	36	14	SCHLAFWANDELN	UNWIRKLICHKEIT	UNGEHEUERLICHKEIT	0		6001	12939
54	1	12	37	5	BINDUNG	BABY		0		-1	-1
54	1	12	38	18	PARTY	THEKE		0		-1	-1
54	1	12	39	26	EVOLUTION	ERWEITERUNG		0		-1	-1
54	1	12	40	2	GENIE	MATHEMATIK	MATHEMATIK	1		14389.6	20007
54	2	13	1	11	DOKUMENT	BESCHEINIGUNG	BEGLAUBIGUNG	0		6523	9007
54	2	13	2	39	FREILASSUNG	AUFENTHALT	GEFANGENNAHME	0		532760000000009	8831
54	2	13	3	3	OZEAN	KRABBE		0		-1	-1
54	2	13	4	13	ZAHLUNG	QUITTUNG	GELD	0		685169999999995	7618
54	2	13	5	32	KLEIDERSCHRANK	HANDSCHUH		0		-1	-1
54	2	13	6	36	KLEINIGKEIT	WAAGE	NICHTIGKEIT	0		851660000000009	10316
54	2	13	7	40	REGENSCHIRM	BEDARF	NOTWENDIGKEIT	0		212519999999995	4879
54	2	13	8	37	FLAMME	LEUCHTE	INFERNO	0		4022.5	5322
54	2	13	9	22	WIEDERHERSTELLUNG	VERSCHLECHTERUNG	REGENERATION	0		390219999999995	5709
54	2	13	10	8	BEWUNDERUNG	SCHÖNHEIT	STIL	0		12962.3	13870
54	2	13	11	27	SUBSTANZ	SEELE		0		-1	-1
54	2	13	12	6	BEGEISTERUNG	GEFÜHL		0		-1	-1
54	2	13	13	33	SENDER	NOTIZ		0		-1	-1
54	2	13	14	15	VERBRÜDERUNG	ENTSCHULDIGUNG		0		-1	-1
54	2	13	15	29	KONJUNKTUR	DIAGNOSE	REZESSION	0		14302.7	18731
54	2	13	16	7	KRANZ	NEST	NEST	1		461069999999995	8234
54	2	13	17	17	WAFFE	KRIEG	PISTOLE	0		572769999999995	7095
54	2	13	18	25	GERICHTSHOF	UNWAHRHEIT	JUDIKATIVE	0		480760000000009	6775
54	2	13	19	5	AUFTAKT	SPIEL		0		-1	-1
54	2	13	20	20	ZAHL	PHYSIK	PHYSIK	1		402269999999995	5422
54	2	13	21	12	TRAINER	STIL		0		-1	-1
54	2	13	22	30	HASS	GEFECHT	ÄRGER	0		8726	9601
54	2	13	23	35	ZUCKER	SPEISE	NACHTISCH	0		793269999999995	9589
54	2	13	24	1	WAHNSINN	ANSTALT		0		-1	-1
54	2	13	25	16	TRAINING	PULS		0		-1	-1
54	2	13	26	34	FRAU	BLUSE	BLUSE	1		1484.5	3074
54	2	13	27	2	PARK	VEGETATION	BÄUME	0		397269999999995	5849
54	2	13	28	24	ENTSCHLOSSENHEIT	DURCHSETZUNG	BEHARRLICHKEIT	0		307010000000009	5749
54	2	13	29	19	INSEL	URLAUBER	MEER	0		322069999999995	4900
54	2	13	30	21	REVOLUTION	WIDERSTAND	PROTEST	0		2223.5	9559
54	2	13	31	31	TEICH	ÜBERSCHWEMMUNG	GARTEN	0		121671000000001	15103
54	2	13	32	9	STALL	KUH	KUH	1		750369999999995	8335
54	2	13	33	4	SPRECHER	AUFRUF		0		-1	-1
54	2	13	34	38	SUBMISSION	ERNIEDRIGUNG		0		-1	-1
54	2	13	35	14	MUSIK	OPER		0		-1	-1
54	2	13	36	10	MILCH	KÄSE	KÄSE	1		318980000000005	4739
54	2	13	37	23	STREIK	KONFLIKT	PROTEST	0		242160000000009	3588
54	2	13	38	26	KUNSTWERK	AUFMACHUNG	ART	0		411510000000009	4996
54	2	13	39	18	BEWERTUNG	KELLNERIN	ZEITUNG	0		951169999999995	10442
54	2	13	40	28	NACHRICHT	GEBURTSTAG		0		-1	-1
54	3	14	1	11	PRÄDIKAT	PRIMA	VERB	0		179458999999999	19369
54	3	14	2	20	ERKLÄRUNG	WISSENSCHAFT	BESCHREIBUNG	0		129407000000002	15175
54	3	14	3	8	EXPERIMENT	UNTERSUCHUNG	VERSUCH	0		170379999999981	5679
54	3	14	4	32	SCHLUSSFOLGERUNG	KONSEQUENZ	KONSEQUENZ	1		491879999999981	19190
54	3	14	5	5	GANG	TOR	PFORTE	0		113181000000001	12599
54	3	14	6	9	INTENSIVSTATION	KRANKENHAUS	UNFALL	0		792779999999981	9087
54	3	14	7	16	FREUNDSCHAFT	GEFÄHRTE	VERTRAUEN	0		227189999999991	6487
54	3	14	8	27	HINDERUNG	SIEGEL		0		-1	-1
54	3	14	9	18	KONFRONTATION	RACHE		0		-1	-1
54	3	14	10	19	MINIMUM	NOTWENDIGKEIT	MINDESTENS	0		156489999999991	11909
54	3	14	11	31	TOD	NOTWEHR	LEBEN	0		279060000000009	3854
54	3	14	12	21	UNABHÄNGIGKEIT	SELBSTBESTIMMUNG	EIGENSTÄNDIGKEIT	0		612779999999981	10439
54	3	14	13	1	GEMEINSCHAFT	ZUSAMMENARBEIT	GEMEINDE	0		915989999999991	10319
54	3	14	14	22	AUTOR	ERFINDUNG	SCHRIFTSTELLER	0		276789999999991	6607
54	3	14	15	24	VATER	VORBILD	VORBILD	1		503989999999991	7506
54	3	14	16	30	DIAKONIE	VERSORGUNG	ARZT	0		3422	5259
54	3	14	17	35	LIST	NAZI	TÜCKE	0		317970000000019	4080
54	3	14	18	4	INFLATION	ENTWERTUNG	ABWERTUNG	0		634389999999991	8239
54	3	14	19	39	GESELLSCHAFT	EINHEIT	KONSUM	0		102908999999999	11695
54	3	14	20	14	WANGE	CHRIST	ROT	0		534320000000019	6055
54	3	14	21	37	PARLAMENT	KANZLER	KANZLER	1		4167	7815
54	3	14	22	3	IDIOT	UNSINN		0		-1	-1
54	3	14	23	23	FLÜCHTLING	ASYL	ASYL	1		176189999999991	3074
54	3	14	24	29	FAUST	GEWALT	GOETHE	0		363979999999981	4896
54	3	14	25	34	NACHBARSCHAFT	HECKE	HECKE	1		419089999999991	5302
54	3	14	26	6	LIMIT	MAXIMUM	SKY	0		426389999999991	4855
54	3	14	27	40	LEBER	ORGAN	ORGAN	1		193470000000019	3170
54	3	14	28	33	KNOBLAUCH	VAMPIR	VAMPIR	1		201089999999991	3764
54	3	14	29	12	UNHEIL	ALPTRAUM	GEWITTER	0		5556.5	7239
54	3	14	30	28	SCHLÄGER	KRIMINALITÄT	TENNIS	0		423989999999991	5327
54	3	14	31	17	TECHNOLOGIE	GEHIRNWÄSCHE	INNOVATION	0		731170000000019	9096
54	3	14	32	7	VORBEREITUNG	VERÖFFENTLICHUNG		0		-1	-1
54	3	14	33	36	SÄUFER	WIRT		0		-1	-1
54	3	14	34	13	URLAUB	AUSFALL	STRAND	0		200779999999981	5839
54	3	14	35	25	FRIEDEN	ALLIANZ	TAUBE	0		367189999999991	4759
54	3	14	36	2	SOLO	MUSIKINSTRUMENT		0		-1	-1
54	3	14	37	26	RASSE	NATIONALIST	GLEICHBERECHTIGUNG	0		795210000000009	14489
54	3	14	38	38	ZELT	ZIRKUS		0		5634.5	8309
54	3	14	39	10	SCHMUGGEL	IMPORT		0		-1	-1
54	3	14	40	15	LAMM	MITTAGESSEN		0		-1	-1
54	4	15	1	2	UNTERSCHRIFT	FORMULAR	FORMULAR	1		4502	5734
54	4	15	2	33	TAGEBUCH	BIOGRAPHIE	MEMOIREN	0		182993999999999	19864
54	4	15	3	9	SUBKULTUR	UNTERGRUND		0		-1	-1
54	4	15	4	12	TECHNIKER	INGENIEUR		0		-1	-1
54	4	15	5	22	STROH	WALDBRAND	BRAND	0		245360000000009	5397
54	4	15	6	14	REGIME	ZERSCHLAGUNG	STURZ	0		520089999999991	6481
54	4	15	7	38	GEGNER	WAFFENSTILLSTAND	OPPOSITION	0		1943	7736
54	4	15	8	4	BRILLE	KRAWATTE	KRAWATTE	1		518220000000019	10630
54	4	15	9	3	VORSTAND	LEITER	CHEF	0		6671	7247
54	4	15	10	23	OPPOSITION	VERWEIGERUNG	GEGENTEIL	0		8135	10247
54	4	15	11	32	FORMEL	BERECHNUNG		0		-1	-1
54	4	15	12	19	ARBEITER	EINKOMMEN	CHEF	0		413620000000019	4919
54	4	15	13	36	INFORMATIK	PROGRAMMIERUNG		0		-1	-1
54	4	15	14	39	DESSERT	HONIG	SÜSSSPEISE	0		158379999999981	7032
54	4	15	15	37	BEFRAGUNG	MEHRHEIT		0		-1	-1
54	4	15	16	15	TRITT	SOHLE		0		-1	-1
54	4	15	17	6	MANDANT	RECHT	KUNDE	0		11715	12587
54	4	15	18	26	POLIZEI	EINSATZ	ORD	0		19320	20006
54	4	15	19	17	KOOPERATION	MITHILFE	KOALITION	0		89	9589
54	4	15	20	21	AUSEINANDERSETZUNG	ÜBERLEGUNG	UNEINIGKEIT	0		617079999999981	8395
54	4	15	21	30	ERDBALL	WELTKARTE	WELT	0		15815	16855
54	4	15	22	13	WANDEL	ZWISCHENZEIT	INNOVATION	0		223870000000019	3815
54	4	15	23	8	GELIEBTE	GEHEIMNIS		0		10935	20001
54	4	15	24	40	BEARBEITUNG	HONORAR		0		-1	-1
54	4	15	25	16	SONNE	GRAD	MOND	0		6425	7113
54	4	15	26	10	ZOO	BÄR		0		6368	7156
54	4	15	27	20	REGENBOGEN	FARBE	FARBEN	1		1323	3259
54	4	15	28	5	STÜTZE	BEGLEITER		0		-1	-1
54	4	15	29	25	DRECK	VERUNREINIGUNG	ERDE	0		3363	4851
54	4	15	30	27	KUNST	ARTIST		0		-1	-1
54	4	15	31	29	INTERVENTION	STREIT	UNSTIMMIGKEIT	0		10269	13157
54	4	15	32	34	PATRIOTISMUS	EXTREMISMUS	LAND	0		13063	13751
54	4	15	33	18	ERNÄHRUNG	EIWEIß		0		-1	-1
54	4	15	34	7	DONNER	BLITZ	GEWITTER	0		169479999999981	2894
54	4	15	35	11	SCHÄTZUNG	SPEKULATION		0		-1	-1
54	4	15	36	31	ERMITTLUNG	SCHULD		0		-1	-1
54	4	15	37	35	GOTT	VEREHRUNG	RELIGION	0		5752	7556
54	4	15	38	24	AKTEUR	DRAMATIK		0		-1	-1
54	4	15	39	28	BILD	FOTO	FOTO	1		179270000000019	2859
54	4	15	40	1	PYRAMIDE	ARCHITEKTUR	ARCHÄOLOGIE	0		3500.5	6559
54	5	16	1	36	BOMBE	TERRORIST	EXPLOSION	0		100922000000002	20009
54	5	16	2	30	AUSKUNFT	PROPAGANDA		0		-1	-1
54	5	16	3	4	UNRECHT	BENACHTEILIGUNG	RECHT	0		275120000000019	3623
54	5	16	4	1	BEHÖRDE	KÜNDIGUNG		0		-1	-1
54	5	16	5	18	ASSISTENT	PROFESSION		0		-1	-1
54	5	16	6	6	BEVÖLKERUNG	MASSE		0		-1	-1
54	5	16	7	11	PHASE	STADIUM		0		-1	-1
54	5	16	8	29	GERICHT	VERHANDLUNG	RECHTSPRECHUNG	0		355009999999963	6270
54	5	16	9	8	BEFUGNIS	ERMÄCHTIGUNG	RECHT	0		303009999999963	3698
54	5	16	10	33	VERGÜTUNG	GELD	GELD	1		202320000000019	5460
54	5	16	11	13	JOURNALIST	PRESSEFREIHEIT	ZEITUNG	0		606059999999963	7223
54	5	16	12	22	DIREKTION	BESCHLUSS		0		-1	-1
54	5	16	13	26	PUBLIKUM	ZUSCHAUER	ZUSCHAUER	1		436729999999981	5583
54	5	16	14	10	FLÄCHE	ZENTRUM		0		314320000000019	4047
54	5	16	15	24	MODE	HOSE	STIL	0		1159	1804
54	5	16	16	38	PRIESTER	KATHEDRALE	KATHEDRALE	1		328220000000019	9082
54	5	16	17	25	CHARAKTER	OFFENHEIT		0		-1	-1
54	5	16	18	35	FREUDE	LUST	JUBEL	0		272720000000019	4143
54	5	16	19	14	KOCH	OFEN	BERUF	0		4951	8975
54	5	16	20	16	BIRKE	LAUB	LAUB	1		4047	4714
54	5	16	21	5	NATION	EINIGKEIT	LAND	0		1980	3972
54	5	16	22	39	FLIRT	ROMANTIK	ROMANZE	0		359120000000019	6456
54	5	16	23	40	VIRUS	ERREGER	ERREGER	1		172609999999963	6870
54	5	16	24	37	MÖRDER	SÜNDE		0		-1	-1
54	5	16	25	3	SEE	WASSER	WASSER	1		939709999999963	17375
54	5	16	26	34	STUDENT	KLAUSUR		0		-1	-1
54	5	16	27	12	KAPITALISMUS	KOMMUNISMUS	KOMMUNISMUS	1		156720000000019	6296
54	5	16	28	23	BOSS	HEMD	CHEF	0		755020000000019	8454
54	5	16	29	31	EXEKUTION	ERSCHIEßUNG	VERURTEILUNG	0		4567	7034
54	5	16	30	21	RANG	HIERARCHIE		0		-1	-1
54	5	16	31	7	KOMMENTAR	PRESSE		0		-1	-1
54	5	16	32	17	JUSTIZ	GLAUBWÜRDIGKEIT		0		-1	-1
54	5	16	33	2	GEFAHR	HAI	WARNUNG	0		442420000000019	7169
54	5	16	34	32	BAUER	FARM	FARM	1		163009999999963	2489
54	5	16	35	9	SCHNITT	FILM	BLUT	0		425209999999963	4940
54	5	16	36	27	ROUTE	HEIMWEG	WEG	0		234309999999963	14868
54	5	16	37	28	BOOT	MATROSE	DAMPFER	0		349820000000019	8018
54	5	16	38	19	AFFÄRE	PARTNERSCHAFT	BETRUG	0		3999	5160
54	5	16	39	15	VISUM	TOURISMUS	REISE	0		443020000000019	5399
54	5	16	40	20	ANLAGE	RENDITE	INVESTITION	0		350220000000019	5558
54	6	1	1	8	BARGELD	WERT	BEZAHLUNG	0		723170000000019	9818
54	6	1	2	19	ERDE	STEIN	KONTINENT	0		418640000000037	6086
54	6	1	3	4	STURM	WINDHAUCH	WINDBÖHE	0		163229999999981	4160
54	6	1	4	20	INFORMATION	INHALT		0		-1	-1
54	6	1	5	33	RÜSTUNG	ANGRIFF	SCHUTZ	0		433529999999981	5454
54	6	1	6	18	TRINKSPRUCH	SPRICHWORT	GRUSSFORMEL	0		104562999999998	13368
54	6	1	7	31	NÄSSE	GEWITTER	REGEN	0		323929999999981	3831
54	6	1	8	27	GRUNDRECHT	VERFASSUNG	NORMEN	0		795129999999981	8975
54	6	1	9	10	ABSPRACHE	VERTRAG	KOOPERATION	0		590540000000037	11122
54	6	1	10	15	BECHER	KAFFEE	KAFFEE	1		643629999999981	8044
54	6	1	11	26	SKLAVE	KÖNIG	HERR	0		139880999999996	14916
54	6	1	12	22	LÖSUNG	PROBLEM	PROBLEM	1		196229999999981	3450
54	6	1	13	40	PUPPE	KIND	KIND	1		127929999999981	4599
54	6	1	14	34	EMPFEHLUNG	RAT		0		-1	-1
54	6	1	15	28	URHEBER	KAUSALITÄT	RECHTE	0		243229999999981	3869
54	6	1	16	37	ANEKDOTE	WITZ	WITZ	1		121029999999981	2259
54	6	1	17	11	GEHIRN	BEWUSSTSEIN		0		-1	-1
54	6	1	18	35	FIGUR	BRETT	SCHACH	0		362329999999981	4927
54	6	1	19	17	STAUB	SAUBERKEIT	DRECK	0		264290000000037	3591
54	6	1	20	32	EINGEBUNG	IDEE	IDEE	1		163909999999963	2511
54	6	1	21	24	BEDÜRFNIS	WERBUNG		0		-1	-1
54	6	1	22	1	PELZ	FUCHS	FUCHS	1		3260.5	4191
54	6	1	23	3	STILLE	EINSAMKEIT	RUHE	0		356709999999963	4087
54	6	1	24	6	CHAOS	STRUKTUR	WIRRWARR	0		504490000000037	7774
54	6	1	25	13	KUGEL	QUADRAT	WÜRFEL	0		335229999999981	6072
54	6	1	26	30	BEGRIFF	BEDEUTUNG	BUCHSTABE	0		231909999999963	4076
54	6	1	27	9	FORM	KREIS	KREIS	1		409029999999981	5154
54	6	1	28	21	DEMOKRATIE	SYSTEM	MONARCHIE	0		684659999999963	8287
54	6	1	29	16	VOGEL	KATZE	LERCHE	0		591929999999981	7719
54	6	1	30	29	MANGEL	VERZICHT	ABWERTUNG	0		124185999999996	14966
54	6	1	31	25	SPASS	FEIER		0		-1	-1
54	6	1	32	39	SCHAMGEFÜHL	KÖRPER		0		-1	-1
54	6	1	33	14	STERN	WEIHNACHTEN	WEIHNACHTEN	1		267109999999963	5472
54	6	1	34	23	SÄNGER	KÜNSTLER	KÜNSTLER	1		275829999999981	6459
54	6	1	35	2	MASCHINE	APPARAT	APPARATUR	0		501029999999981	7570
54	6	1	36	36	RÜCKSCHRITT	VERGANGENHEIT	VERGANGENHEIT	1		355129999999981	5967
54	6	1	37	5	BERUF	ANERKENNUNG		0		-1	-1
54	6	1	38	12	NUTZEN	KOSTEN	KOSTEN	1		300709999999963	10799
54	6	1	39	7	ZEITUNG	DRUCK		0		-1	-1
54	6	1	40	38	FÄHIGKEIT	VERANLAGUNG	BEGABUNG	0		114312999999998	13631
54	7	2	1	33	ERLÖSUNG	HIMMELREICH		0		-1	-1
54	7	2	2	38	NEFFE	GROSSMUTTER	GROSSMUTTER	1		2626.5	6135
54	7	2	3	37	DÄMMERUNG	MORGENGRAUEN	MORGENGRAUEN	1		1935.5	4751
54	7	2	4	28	UHR	KIRCHE		0		-1	-1
54	7	2	5	1	BLICK	PERSPEKTIVE	SICHTWEISE	0		293140000000037	4759
54	7	2	6	31	HÄRTE	KRAFT	KRAFT	1		291140000000037	5303
54	7	2	7	39	FASS	KELLER	KELLER	1		4231.5	7934
54	7	2	8	34	PRÜFUNG	MISSERFOLG	EXAMEN	0		593540000000037	7591
54	7	2	9	25	DISZIPLIN	GEHORSAM	GEHORSAMKEIT	0		720970000000019	11239
54	7	2	10	3	VERLUST	ABNAHME		0		-1	-1
54	7	2	11	18	SCHMETTERLING	BLÜTE	INSEKT	0		111674000000004	12207
54	7	2	12	27	SCHICKSAL	IRONIE		0		-1	-1
54	7	2	13	7	GRAS	VIEH	WIESE	0		11599.5	12592
54	7	2	14	13	TIER	FROSCH	KRABBE	0		448920000000019	12334
54	7	2	15	11	EHE	VERLOBUNG	VERLOBUNG	1		1583.5	3544
54	7	2	16	16	KRITERIUM	AUSWAHL		0		-1	-1
54	7	2	17	24	GNADE	BARMHERZIGKEIT		0		-1	-1
54	7	2	18	35	ANFORDERUNG	SCHWIERIGKEIT		0		-1	-1
54	7	2	19	23	BUNGALOW	SIEDLUNG	SIEDLUNG	1		3591.5	5536
54	7	2	20	30	SPRACHE	AKUSTIK		0		-1	-1
54	7	2	21	20	BEGRÜSSUNG	FREUNDLICHKEIT		0		-1	-1
54	7	2	22	22	MACHT	HERRSCHER	HERRSCHER	1		380290000000037	5823
54	7	2	23	21	ANSTAND	SITTE	SITTE	1		1815.5	4424
54	7	2	24	8	BERG	HÜTTE	TAL	0		4542.5	5398
54	7	2	25	40	POSTKUTSCHE	PFERD	PFERD	1		293540000000037	4240
54	7	2	26	6	ZUWACHS	FORTSCHRITT	STEIGERUNG	0		200640000000037	3734
54	7	2	27	26	FRAGE	EINWAND	ANTWORT	0		122929999999981	2324
54	7	2	28	15	SEEGANG	DAMPFER	DECK	0		479440000000037	6146
54	7	2	29	10	ILLUSION	WAHRNEHMUNG	WAHRNEHMUNG	1		4567.5	7383
54	7	2	30	14	HAUT	BLUT	BLUT	1		1871.5	3055
54	7	2	31	5	FREUND	VERTRAUEN	VERTRAUEN	1		1535.5	3007
54	7	2	32	19	GEISEL	GEFANGENER	GEFANGENER	1		2692.5	6506
54	7	2	33	17	VERSCHLEIERUNG	KOPFTUCH		0		-1	-1
54	7	2	34	9	GESPENST	ERSCHEINUNG	ERSCHEINUNG	1		569390000000037	7999
54	7	2	35	12	KOMÖDIE	DRAMA	DRAMA	1		160240000000037	2509
54	7	2	36	29	TAL	WIESE	WIESE	1		2051.5	2928
54	7	2	37	32	TRAUM	WIRKLICHKEIT	REALITÄT	0		186540000000037	8305
54	7	2	38	2	MALER	PIANIST	KÜNSTLER	0		1507	3152
54	7	2	39	4	KRITIK	ZWEIFEL		0		-1	-1
54	7	2	40	36	AUSWERTUNG	ERGEBNIS		0		-1	-1
54	8	3	1	28	SEGEN	SCHÖPFER	FLUCH	0		568659999999963	6494
54	8	3	2	2	VULKAN	EXPLOSION	EXPLOSION	1		187140000000037	7335
54	8	3	3	31	VERGLEICH	GLEICHNIS		0		-1	-1
54	8	3	4	26	BEWEIS	TATSACHE		0		-1	-1
54	8	3	5	32	CHANCE	BEGEGNUNG	BERUF	0		522559999999963	6337
54	8	3	6	13	HELDENMUT	TAPFERKEIT		0		-1	-1
54	8	3	7	3	TÄUSCHUNG	ECHTHEIT	LIST	0		240859999999963	3151
54	8	3	8	23	ARMUT	ELEND	UNGLÜCK	0		368740000000037	6439
54	8	3	9	9	ANSICHT	MEINUNG	BLICKWINKEL	0		231959999999963	4183
54	8	3	10	4	STUHL	SESSEL	SESSEL	1		132009999999963	2559
54	8	3	11	11	APFEL	PFIRSICH	BIRNE	0		136795999999996	20001
54	8	3	12	17	GEIST	FLASCHE	ERSCHEINUNG	0		505840000000037	8405
54	8	3	13	29	PUDDING	SÜSSIGKEITEN	NACHSPEISE	0		182359999999963	3759
54	8	3	14	37	WOLLE	KLEIDUNG	KLEIDUNG	1		103675999999996	20001
54	8	3	15	38	DEFINITION	KONZEPT	ERKLÄRUNG	0		404459999999963	8500
54	8	3	16	33	AUTO	PRESTIGE		0		-1	-1
54	8	3	17	40	PLAN	GROSSSTADT		0		-1	-1
54	8	3	18	39	GESCHREI	PANIK		0		-1	-1
54	8	3	19	1	GIFT	MORD	TÖTUNG	0		846990000000037	16098
54	8	3	20	14	FORDERUNG	GEHALT		0		-1	-1
54	8	3	21	36	JUNGE	MÄDCHEN	MÄDCHEN	1		172259999999963	3170
54	8	3	22	15	PAPIER	BRIEF	BLATT	0		3401.5	20008
54	8	3	23	22	ZEIT	URSPRUNG		0		-1	-1
54	8	3	24	12	DAMPF	LOKOMOTIVE	LOKOMOTIVE	1		299869999999925	6247
54	8	3	25	27	ALKOHOL	OPIUM	OPIUM	1		205559999999963	3688
54	8	3	26	7	NORM	MORAL	REGEL	0		115904000000004	20009
54	8	3	27	8	MEINEID	EHRENHAFTIGKEIT	WAHRHEIT	0		5033.5	6479
54	8	3	28	35	PROFIL	QUERSCHNITT	QUERSCHNITTSANSICHT	0		274040000000037	7860
54	8	3	29	21	STOLZ	RUHM	EHRE	0		2571	3438
54	8	3	30	30	TAT	ABSICHT		0		-1	-1
54	8	3	31	6	BESITZ	ANTEIL	EIGENTUM	0		154269999999925	3030
54	8	3	32	25	ZWIELICHT	UNTERWELT	FINSTER	0		324609999999963	4618
54	8	3	33	19	GESUNDHEIT	IMPFUNG		0		-1	-1
54	8	3	34	18	GEDÄCHTNIS	ELEFANT	GEHIRN	0		1818.5	2863
54	8	3	35	16	GEBÄUDE	HOTEL	KIRCHE	0		683840000000037	8023
54	8	3	36	10	LEIDENSCHAFT	KUSS	GENUSS	0		744930000000075	8239
54	8	3	37	5	INDUSTRIE	BRANCHE		0		-1	-1
54	8	3	38	34	ERDGESCHOSS	DACHBODEN	DACHBODEN	1		197790000000037	3975
54	8	3	39	20	LARVE	RAUPE	RAUPE	1		177569999999925	2911
54	8	3	40	24	RICHTER	GERECHTIGKEIT	GERECHTIGKEIT	1		320959999999963	10487
								69
