## Supplementary material for "Vast amounts of encoded items nullify but do not reverse the effect of sleep on declarative memory": Dataset: PAL_54_2_3.xlsx

### Sheet: Sheet1
VP_Nr	Block	VersioN	counter	pair_code	cue	correct_answer	answer		accuracy	reactiontime1	reactiontime2
54	1	12	1	28	UNSTERBLICHKEIT	AUFERSTEHUNG	WIEDERAUFERSTEHUNG	0		6171.2	9435
54	1	12	2	35	NOTLAGE	DILEMMA	AUSWEG	0		14423.3	15343
54	1	12	3	10	ZAUBERKÜNSTLER	TRICK	TRICK	1		1679.3	2535
54	1	12	4	21	LIKÖR	SEKT		0		-1	-1
54	1	12	5	19	BAHNSTEIG	ANPASSUNG	BAHNHOF	0		4202.3	5270
54	1	12	6	36	EINSPARUNG	RECHNUNG	GELD	0		4115.2	4683
54	1	12	7	7	HIRN	STUDIE		0		-1	-1
54	1	12	8	15	VERHAFTUNG	KLINGE		0		921999999999971	6179
54	1	12	9	11	PROGRAMM	KINO		0		-1	-1
54	1	12	10	39	ORDNUNG	ZUCHT		0		-1	-1
54	1	12	11	12	HÖLLE	MYTHOS	UNTERGRUND	0		4047.2	5775
54	1	12	12	32	KOORDINATION	HANDHABUNG		0		-1	-1
54	1	12	13	3	BEIFALL	APPLAUS	APPLAUS	1		1327.2	2655
54	1	12	14	16	FREUNDIN	ZÄRTLICHKEIT	FREUND	0		2295.2	3263
54	1	12	15	34	BLEI	STAHL	STAHL	1		2959.2	3743
54	1	12	16	4	KLOSTER	EINSCHRÄNKUNG	ZÖLIBAT	0		10911.1	17207
54	1	12	17	30	DORF	ISOLATION	ABGESCHIEDENHEIT	0		207929999999999	6447
54	1	12	18	17	BEGRÜNDER	PRÄSIDENT	PRÄSIDENT	1		313179999999999	5249
54	1	12	19	26	EVOLUTION	ERWEITERUNG	URKNALL	0		241320000000001	4165
54	1	12	20	6	SCHLACHTUNG	SCHWEIN	SCHWEIN	1		153439999999999	2647
54	1	12	21	20	HORN	WARNUNG	WARNUNG	1		167929999999999	2839
54	1	12	22	29	MOTOR	INDUSTRIALISIERUNG	AUTO	0		312739999999999	3671
54	1	12	23	37	INVESTITION	KONZERN	UNTERSTÜTZUNG	0		674339999999999	8943
54	1	12	24	18	PARTY	THEKE	FEIER	0		270329999999999	3791
54	1	12	25	23	JUGEND	SCHWIMMBAD	FREIBAD	0		594329999999999	7217
54	1	12	26	25	BESTATTUNG	SELBSTMORD	ERMORDUNG	0		475739999999999	7789
54	1	12	27	24	ALARM	ÜBUNG	PROBE	0		459120000000001	6749
54	1	12	28	22	PARTEI	ABSTIMMUNG		0		-1	-1
54	1	12	29	13	STAAT	UNTERSTÜTZUNG	GEWALTENTEILUNG	0		376210000000001	5751
54	1	12	30	9	ADER	GESTEIN	BLUT	0		241520000000001	6559
54	1	12	31	27	BEEINFLUSSUNG	VERMARKTUNG		0		-1	-1
54	1	12	32	8	KARTELL	KONSENS	ABSPRACHE	0		207939999999999	8547
54	1	12	33	2	GENIE	MATHEMATIK	MATHEMATIK	1		418360000000001	7599
54	1	12	34	40	KERZE	DOCHT	DOCHT	1		186720000000001	2549
54	1	12	35	33	ERÖFFNUNG	GRÜNDUNG		0		-1	-1
54	1	12	36	14	SCHLAFWANDELN	UNWIRKLICHKEIT	UNHEIMLICH	0		203120000000001	10391
54	1	12	37	5	BINDUNG	BABY		0		-1	-1
54	1	12	38	31	REICH	PROFIT		0		177339999999999	10221
54	1	12	39	38	ABEND	MORGEN	MORGEN	1		127920000000001	2987
54	1	12	40	1	EMPFINDUNG	GELASSENHEIT	GEFÜHL	0		157929999999999	2459
54	2	13	1	3	OZEAN	KRABBE	PAZIFIK	0		10174.2	12236
54	2	13	2	9	STALL	KUH	KUH	1		641530000000005	7247
54	2	13	3	17	WAFFE	KRIEG	PISTOLE	0		307919999999995	5255
54	2	13	4	21	REVOLUTION	WIDERSTAND	VERÄNDERUNG	0		177430000000005	10439
54	2	13	5	1	WAHNSINN	ANSTALT		0		-1	-1
54	2	13	6	4	SPRECHER	AUFRUF		0		-1	-1
54	2	13	7	14	MUSIK	OPER		0		-1	-1
54	2	13	8	22	WIEDERHERSTELLUNG	VERSCHLECHTERUNG		0		-1	-1
54	2	13	9	28	NACHRICHT	GEBURTSTAG	INFORMATION	0		362330000000005	5896
54	2	13	10	27	SUBSTANZ	SEELE	GELLEE	0		5582.5	6622
54	2	13	11	39	FREILASSUNG	AUFENTHALT	GEFANGENNAHME	0		223110000000009	7599
54	2	13	12	10	MILCH	KÄSE	KÄSE	1		201430000000005	3127
54	2	13	13	20	ZAHL	PHYSIK	PHYSIK	1		520280000000005	7151
54	2	13	14	8	BEWUNDERUNG	SCHÖNHEIT		0		-1	-1
54	2	13	15	31	TEICH	ÜBERSCHWEMMUNG		0		-1	-1
54	2	13	16	40	REGENSCHIRM	BEDARF	NOTWENDIGKEIT	0		186230000000005	5022
54	2	13	17	36	KLEINIGKEIT	WAAGE		0		-1	-1
54	2	13	18	2	PARK	VEGETATION	BAUM	0		251130000000005	3295
54	2	13	19	23	STREIK	KONFLIKT	AUFSTAND	0		139089999999991	4231
54	2	13	20	5	AUFTAKT	SPIEL		0		-1	-1
54	2	13	21	32	KLEIDERSCHRANK	HANDSCHUH		0		-1	-1
54	2	13	22	26	KUNSTWERK	AUFMACHUNG	GEMÄLDE	0		1796.5	3260
54	2	13	23	19	INSEL	URLAUBER	MEER	0		3311.5	4389
54	2	13	24	24	ENTSCHLOSSENHEIT	DURCHSETZUNG		0		-1	-1
54	2	13	25	33	SENDER	NOTIZ		0		-1	-1
54	2	13	26	7	KRANZ	NEST	NEST	1		5989.5	6889
54	2	13	27	13	ZAHLUNG	QUITTUNG		0		-1	-1
54	2	13	28	29	KONJUNKTUR	DIAGNOSE	UNSTETIG	0		4249.5	5628
54	2	13	29	34	FRAU	BLUSE	BLUSE	1		132339999999991	2460
54	2	13	30	30	HASS	GEFECHT	VERABSCHEUUNG	0		163069999999995	10463
54	2	13	31	15	VERBRÜDERUNG	ENTSCHULDIGUNG	VEREINIGUNG	0		340730000000005	5367
54	2	13	32	18	BEWERTUNG	KELLNERIN	MEINUNG	0		1991.5	2937
54	2	13	33	6	BEGEISTERUNG	GEFÜHL	ÜBERZEUGUNG	0		8213.5	10013
54	2	13	34	38	SUBMISSION	ERNIEDRIGUNG		0		-1	-1
54	2	13	35	11	DOKUMENT	BESCHEINIGUNG	AUSWEIS	0		5916	7622
54	2	13	36	25	GERICHTSHOF	UNWAHRHEIT	JUSTIZ	0		6367.5	7387
54	2	13	37	35	ZUCKER	SPEISE	SÜSSSPEISE	0		7642.5	9990
54	2	13	38	12	TRAINER	STIL	SPORT	0		1941.5	5519
54	2	13	39	16	TRAINING	PULS	LEISTUNG	0		2693.5	4969
54	2	13	40	37	FLAMME	LEUCHTE	BRAND	0		3188.5	5796
54	3	14	1	17	TECHNOLOGIE	GEHIRNWÄSCHE	INNOVATION	0		219860000000009	3433
54	3	14	2	11	PRÄDIKAT	PRIMA	SUBSTANTIV	0		4996.5	6316
54	3	14	3	36	SÄUFER	WIRT	SUCHT	0		457560000000009	5143
54	3	14	4	3	IDIOT	UNSINN		0		-1	-1
54	3	14	5	9	INTENSIVSTATION	KRANKENHAUS	NOTFALL	0		740770000000019	8903
54	3	14	6	28	SCHLÄGER	KRIMINALITÄT	TENNIS	0		530370000000019	7527
54	3	14	7	37	PARLAMENT	KANZLER	KANZLER	1		338170000000019	5094
54	3	14	8	34	NACHBARSCHAFT	HECKE	SIEDLUNG	0		2401	4752
54	3	14	9	6	LIMIT	MAXIMUM	GRENZE	0		210360000000009	3196
54	3	14	10	33	KNOBLAUCH	VAMPIR	VAMPIR	1		146660000000009	2369
54	3	14	11	19	MINIMUM	NOTWENDIGKEIT	MAXIMUM	0		117310000000009	3099
54	3	14	12	29	FAUST	GEWALT	GESTE	0		3210.5	4044
54	3	14	13	38	ZELT	ZIRKUS	GEBIRGE	0		4447.5	7194
54	3	14	14	26	RASSE	NATIONALIST		0		-1	-1
54	3	14	15	31	TOD	NOTWEHR	LEBEN	0		3503.5	4735
54	3	14	16	14	WANGE	CHRIST	KNOCHEN	0		513220000000019	6911
54	3	14	17	4	INFLATION	ENTWERTUNG	REZESSION	0		3031.5	4375
54	3	14	18	12	UNHEIL	ALPTRAUM		0		-1	-1
54	3	14	19	15	LAMM	MITTAGESSEN		0		-1	-1
54	3	14	20	18	KONFRONTATION	RACHE		0		-1	-1
54	3	14	21	13	URLAUB	AUSFALL	STRAND	0		8430.5	12190
54	3	14	22	8	EXPERIMENT	UNTERSUCHUNG	VERSUCH	0		182370000000019	3359
54	3	14	23	21	UNABHÄNGIGKEIT	SELBSTBESTIMMUNG	FREIHEIT	0		608279999999981	7223
54	3	14	24	2	SOLO	MUSIKINSTRUMENT		0		-1	-1
54	3	14	25	25	FRIEDEN	ALLIANZ	WAFFENSTILLSTAND	0		981889999999991	13146
54	3	14	26	27	HINDERUNG	SIEGEL		0		-1	-1
54	3	14	27	24	VATER	VORBILD	VORBILD	1		3215.5	5902
54	3	14	28	32	SCHLUSSFOLGERUNG	KONSEQUENZ	KONSEQUENZ	1		2023.5	6048
54	3	14	29	30	DIAKONIE	VERSORGUNG	KRANKENHAUS	0		234270000000019	3929
54	3	14	30	39	GESELLSCHAFT	EINHEIT		0		-1	-1
54	3	14	31	23	FLÜCHTLING	ASYL	ASYL	1		1230.5	2249
54	3	14	32	20	ERKLÄRUNG	WISSENSCHAFT	DEFINITION	0		6716.5	9252
54	3	14	33	7	VORBEREITUNG	VERÖFFENTLICHUNG	VORARBEIT	0		340770000000019	4786
54	3	14	34	5	GANG	TOR		0		-1	-1
54	3	14	35	10	SCHMUGGEL	IMPORT	WARE	0		250339999999991	9738
54	3	14	36	22	AUTOR	ERFINDUNG	SCHRIFTSTELLER	0		152260000000009	3896
54	3	14	37	35	LIST	NAZI	TÜCKE	0		2124.5	2791
54	3	14	38	40	LEBER	ORGAN	NIERE	0		1606.5	2390
54	3	14	39	16	FREUNDSCHAFT	GEFÄHRTE	VERTRAUEN	0		404079999999981	5468
54	3	14	40	1	GEMEINSCHAFT	ZUSAMMENARBEIT	ZUSAMMENHALT	0		4281.5	5818
54	4	15	1	39	DESSERT	HONIG	NACHTISCH	0		208260000000009	8218
54	4	15	2	5	STÜTZE	BEGLEITER	HILFE	0		175070000000019	2575
54	4	15	3	33	TAGEBUCH	BIOGRAPHIE	JOURNAL	0		241460000000009	3559
54	4	15	4	2	UNTERSCHRIFT	FORMULAR	SIGNATUR	0		117460000000009	2262
54	4	15	5	16	SONNE	GRAD	MOND	0		177560000000009	3719
54	4	15	6	3	VORSTAND	LEITER		0		-1	-1
54	4	15	7	8	GELIEBTE	GEHEIMNIS	GEFÄHRTIN	0		190479999999981	3472
54	4	15	8	22	STROH	WALDBRAND	BRAND	0		212760000000009	2911
54	4	15	9	6	MANDANT	RECHT	FALL	0		461560000000009	9494
54	4	15	10	10	ZOO	BÄR	TIERE	0		184060000000009	3029
54	4	15	11	31	ERMITTLUNG	SCHULD	UNTERSUCHUNG	0		243460000000009	4138
54	4	15	12	14	REGIME	ZERSCHLAGUNG	HERRSCHAFT	0		177579999999981	3359
54	4	15	13	32	FORMEL	BERECHNUNG		0		-1	-1
54	4	15	14	19	ARBEITER	EINKOMMEN	CHEF	0		300760000000009	3527
54	4	15	15	13	WANDEL	ZWISCHENZEIT	VERÄNDERUNG	0		189579999999981	3388
54	4	15	16	30	ERDBALL	WELTKARTE		0		-1	-1
54	4	15	17	37	BEFRAGUNG	MEHRHEIT	INVESTITION	0		191660000000009	3572
54	4	15	18	34	PATRIOTISMUS	EXTREMISMUS	PAZIFISMUS	0		309560000000009	14086
54	4	15	19	7	DONNER	BLITZ	GEWITTER	0		144060000000009	2880
54	4	15	20	26	POLIZEI	EINSATZ	ORDNUNG	0		110556000000001	16927
54	4	15	21	23	OPPOSITION	VERWEIGERUNG	UNEINIGKEIT	0		364189999999991	5210
54	4	15	22	11	SCHÄTZUNG	SPEKULATION		0		-1	-1
54	4	15	23	28	BILD	FOTO	FOTO	1		151620000000019	2015
54	4	15	24	25	DRECK	VERUNREINIGUNG	SCHMUTZ	0		127960000000009	4246
54	4	15	25	20	REGENBOGEN	FARBE	FARBEN	1		100860000000009	2072
54	4	15	26	18	ERNÄHRUNG	EIWEIß		0		-1	-1
54	4	15	27	1	PYRAMIDE	ARCHITEKTUR	ARCHÄOLOGIE	0		439489999999991	7339
54	4	15	28	29	INTERVENTION	STREIT	UNZUFRIEDENHEIT	0		863489999999991	11594
54	4	15	29	9	SUBKULTUR	UNTERGRUND	MONO	0		503960000000009	7191
54	4	15	30	4	BRILLE	KRAWATTE	KRAWATTE	1		549570000000019	7272
54	4	15	31	21	AUSEINANDERSETZUNG	ÜBERLEGUNG	STREIT	0		191739999999991	2790
54	4	15	32	40	BEARBEITUNG	HONORAR	VERÄNDERUNG	0		347970000000019	4991
54	4	15	33	17	KOOPERATION	MITHILFE	ZUSAMMENARBEIT	0		281910000000009	6342
54	4	15	34	36	INFORMATIK	PROGRAMMIERUNG		0		-1	-1
54	4	15	35	24	AKTEUR	DRAMATIK		0		-1	-1
54	4	15	36	38	GEGNER	WAFFENSTILLSTAND	WIDERSACHER	0		717410000000009	8903
54	4	15	37	35	GOTT	VEREHRUNG	RELIGION	0		4895	8242
54	4	15	38	15	TRITT	SOHLE		0		-1	-1
54	4	15	39	12	TECHNIKER	INGENIEUR		0		-1	-1
54	4	15	40	27	KUNST	ARTIST	SKULPTUR	0		307079999999981	7950
54	5	16	1	1	BEHÖRDE	KÜNDIGUNG	FREILASSUN	0		313070000000019	4648
54	5	16	2	31	EXEKUTION	ERSCHIEßUNG	HINRICHTUNG	0		153850999999996	17163
54	5	16	3	19	AFFÄRE	PARTNERSCHAFT	BETRUG	0		304779999999981	4112
54	5	16	4	7	KOMMENTAR	PRESSE	MEINUNG	0		3175	4167
54	5	16	5	21	RANG	HIERARCHIE		0		-1	-1
54	5	16	6	26	PUBLIKUM	ZUSCHAUER	MENGE	0		314379999999981	3932
54	5	16	7	23	BOSS	HEMD	CHEF	0		137079999999981	2123
54	5	16	8	29	GERICHT	VERHANDLUNG	JUDIKATIVE	0		314959999999963	8246
54	5	16	9	38	PRIESTER	KATHEDRALE	KATHEDRALE	1		2673	4729
54	5	16	10	5	NATION	EINIGKEIT	LAND	0		335879999999981	4023
54	5	16	11	39	FLIRT	ROMANTIK	ROMANZE	0		10040	12296
54	5	16	12	22	DIREKTION	BESCHLUSS		0		-1	-1
54	5	16	13	11	PHASE	STADIUM		0		-1	-1
54	5	16	14	37	MÖRDER	SÜNDE	STRAFTÄTER	0		236629999999981	5583
54	5	16	15	8	BEFUGNIS	ERMÄCHTIGUNG	ERLAUBNIS	0		228979999999981	3555
54	5	16	16	20	ANLAGE	RENDITE	GELD	0		288279999999981	3451
54	5	16	17	17	JUSTIZ	GLAUBWÜRDIGKEIT	BEHÖRDE	0		3504	4952
54	5	16	18	3	SEE	WASSER	BOOT	0		444779999999981	5636
54	5	16	19	40	VIRUS	ERREGER	ERREGER	1		103490000000037	2549
54	5	16	20	15	VISUM	TOURISMUS	REISE	0		2653	5565
54	5	16	21	10	FLÄCHE	ZENTRUM	LAND	0		375979999999981	4968
54	5	16	22	36	BOMBE	TERRORIST	ZÜNDSCHNU	0		179979999999981	20001
54	5	16	23	6	BEVÖLKERUNG	MASSE	EINWOHNER	0		767999999998137	3038
54	5	16	24	27	ROUTE	HEIMWEG	RICHTUNG	0		387979999999981	5560
54	5	16	25	30	AUSKUNFT	PROPAGANDA	HILFE	0		1231	2151
54	5	16	26	14	KOCH	OFEN	RESTAURANT	0		5776	14960
54	5	16	27	9	SCHNITT	FILM	MESSER	0		234220000000019	3455
54	5	16	28	16	BIRKE	LAUB	RINDE	0		9869.5	10538
54	5	16	29	33	VERGÜTUNG	GELD	GELD	1		215679999999981	2885
54	5	16	30	34	STUDENT	KLAUSUR	HOCHSCHULE	0		620520000000019	10936
54	5	16	31	13	JOURNALIST	PRESSEFREIHEIT	ZEITUNG	0		177479999999981	2847
54	5	16	32	32	BAUER	FARM	FARM	1		1271	1935
54	5	16	33	28	BOOT	MATROSE	DOCK	0		2040	2774
54	5	16	34	2	GEFAHR	HAI		0		-1	-1
54	5	16	35	18	ASSISTENT	PROFESSION	CHEF	0		290879999999981	3453
54	5	16	36	4	UNRECHT	BENACHTEILIGUNG	RECHT	0		1327	2055
54	5	16	37	25	CHARAKTER	OFFENHEIT	WESEN	0		823259999999963	9071
54	5	16	38	12	KAPITALISMUS	KOMMUNISMUS	KOMMUNISMUS	1		153479999999981	4095
54	5	16	39	35	FREUDE	LUST	GEFÜHL	0		740379999999981	8943
54	5	16	40	24	MODE	HOSE	STIL	0		1087	1823
54	6	1	1	32	EINGEBUNG	IDEE	IDEE	1		167590000000037	2572
54	6	1	2	1	PELZ	FUCHS	FUCHS	1		154309999999963	2463
54	6	1	3	30	BEGRIFF	BEDEUTUNG	BUCHSTABE	0		163090000000037	4903
54	6	1	4	13	KUGEL	QUADRAT	WÜRFEL	0		267090000000037	4495
54	6	1	5	17	STAUB	SAUBERKEIT	WEDEL	0		357490000000037	4519
54	6	1	6	33	RÜSTUNG	ANGRIFF	RITTER	0		125490000000037	2469
54	6	1	7	12	NUTZEN	KOSTEN	KOSTEN	1		197809999999963	4120
54	6	1	8	14	STERN	WEIHNACHTEN	WEIHNACHTEN	1		120190000000037	3306
54	6	1	9	20	INFORMATION	INHALT	WISSEN	0		224690000000037	3735
54	6	1	10	16	VOGEL	KATZE	LERCHE	0		248720000000019	3719
54	6	1	11	39	SCHAMGEFÜHL	KÖRPER		0		-1	-1
54	6	1	12	3	STILLE	EINSAMKEIT	RUHE	0		162920000000019	2509
54	6	1	13	11	GEHIRN	BEWUSSTSEIN		0		-1	-1
54	6	1	14	18	TRINKSPRUCH	SPRICHWORT	SPRUCHFORMEL	0		5483	7739
54	6	1	15	8	BARGELD	WERT	SCHEINE	0		237929999999981	3519
54	6	1	16	28	URHEBER	KAUSALITÄT	ERSCHAFFER	0		3503	5079
54	6	1	17	40	PUPPE	KIND	KIND	1		140690000000037	2687
54	6	1	18	10	ABSPRACHE	VERTRAG	KOOPERATION	0		300240000000037	8811
54	6	1	19	36	RÜCKSCHRITT	VERGANGENHEIT	VERGANGENHEIT	1		1819	3709
54	6	1	20	35	FIGUR	BRETT	KUGEL	0		679690000000037	9119
54	6	1	21	23	SÄNGER	KÜNSTLER	ARTIST	0		1725	5533
54	6	1	22	31	NÄSSE	GEWITTER	FEUCHTIGKEIT	0		1775	9567
54	6	1	23	34	EMPFEHLUNG	RAT		0		-1	-1
54	6	1	24	15	BECHER	KAFFEE	KAFFEE	1		8783	10135
54	6	1	25	24	BEDÜRFNIS	WERBUNG	GRUND	0		207920000000019	4735
54	6	1	26	26	SKLAVE	KÖNIG	HERR	0		425509999999963	5023
54	6	1	27	37	ANEKDOTE	WITZ	WITZ	1		1455	5271
54	6	1	28	4	STURM	WINDHAUCH	WINDBÖHE	0		210140000000037	4567
54	6	1	29	6	CHAOS	STRUKTUR		0		-1	-1
54	6	1	30	5	BERUF	ANERKENNUNG		0		-1	-1
54	6	1	31	22	LÖSUNG	PROBLEM	PROBLEM	1		1799	3879
54	6	1	32	27	GRUNDRECHT	VERFASSUNG	GESETZ	0		4589	5799
54	6	1	33	9	FORM	KREIS	KREIS	1		214129999999981	4671
54	6	1	34	29	MANGEL	VERZICHT	FEHLEN	0		645259999999963	13599
54	6	1	35	7	ZEITUNG	DRUCK	JOURNAL	0		113190000000037	2279
54	6	1	36	25	SPASS	FEIER		0		-1	-1
54	6	1	37	38	FÄHIGKEIT	VERANLAGUNG	VERERBUNG	0		5965	10151
54	6	1	38	19	ERDE	STEIN	SCHMUTZ	0		2749	8261
54	6	1	39	21	DEMOKRATIE	SYSTEM		0		-1	-1
54	6	1	40	2	MASCHINE	APPARAT	APPARAT	1		165509999999963	3431
54	7	2	1	2	MALER	PIANIST	KÜNSTLER	0		240020000000019	4461
54	7	2	2	21	ANSTAND	SITTE	SITTE	1		186609999999963	2859
54	7	2	3	9	GESPENST	ERSCHEINUNG	ERSCHEINUNG	1		608629999999981	8359
54	7	2	4	18	SCHMETTERLING	BLÜTE	BLUME	0		461109999999963	5605
54	7	2	5	4	KRITIK	ZWEIFEL	VERBESSERUNG	0		107750999999996	12735
54	7	2	6	32	TRAUM	WIRKLICHKEIT		0		-1	-1
54	7	2	7	33	ERLÖSUNG	HIMMELREICH		0		-1	-1
54	7	2	8	22	MACHT	HERRSCHER	KÖNIG	0		446829999999981	5492
54	7	2	9	24	GNADE	BARMHERZIGKEIT	BARMHERZIGKEIT	1		1774.5	5439
54	7	2	10	29	TAL	WIESE	WIESE	1		189270000000019	2776
54	7	2	11	11	EHE	VERLOBUNG	VERLOBUNG	1		257429999999981	3999
54	7	2	12	19	GEISEL	GEFANGENER	GEFANGENER	1		2640.5	6622
54	7	2	13	38	NEFFE	GROSSMUTTER	GROSSMUTTER	1		267929999999981	7346
54	7	2	14	27	SCHICKSAL	IRONIE	VORSEHUNG	0		758020000000019	13844
54	7	2	15	26	FRAGE	EINWAND	ANTWORT	0		123109999999963	3244
54	7	2	16	30	SPRACHE	AKUSTIK		0		-1	-1
54	7	2	17	28	UHR	KIRCHE		0		-1	-1
54	7	2	18	7	GRAS	VIEH		0		-1	-1
54	7	2	19	23	BUNGALOW	SIEDLUNG	SIEDLUNG	1		146409999999963	3144
54	7	2	20	36	AUSWERTUNG	ERGEBNIS	BEURTEILUNG	0		184620000000019	3927
54	7	2	21	10	ILLUSION	WAHRNEHMUNG	PERSPEKTIVE	0		114292999999998	13848
54	7	2	22	31	HÄRTE	KRAFT	KRAFT	1		454229999999981	6174
54	7	2	23	16	KRITERIUM	AUSWAHL	FAKTOR	0		684290000000037	8359
54	7	2	24	6	ZUWACHS	FORTSCHRITT	VERGRÖSSERUNG	0		184709999999963	6202
54	7	2	25	8	BERG	HÜTTE	KETTE	0		248220000000019	5988
54	7	2	26	14	HAUT	BLUT	BLUT	1		288729999999981	3903
54	7	2	27	17	VERSCHLEIERUNG	KOPFTUCH	GLAUBE	0		459129999999981	5823
54	7	2	28	39	FASS	KELLER	BIER	0		175109999999963	15911
54	7	2	29	37	DÄMMERUNG	MORGENGRAUEN	MORGENGRAUEN	1		118309999999963	3359
54	7	2	30	20	BEGRÜSSUNG	FREUNDLICHKEIT	VERABSCHIEDUNG	0		177529999999981	4119
54	7	2	31	12	KOMÖDIE	DRAMA	DRAMA	1		125529999999981	2203
54	7	2	32	15	SEEGANG	DAMPFER	DOCK	0		182029999999981	2932
54	7	2	33	34	PRÜFUNG	MISSERFOLG	NOTE	0		191909999999963	2767
54	7	2	34	13	TIER	FROSCH	KUH	0		182312999999998	20001
54	7	2	35	1	BLICK	PERSPEKTIVE	SICHT	0		225309999999963	6493
54	7	2	36	35	ANFORDERUNG	SCHWIERIGKEIT		0		-1	-1
54	7	2	37	3	VERLUST	ABNAHME		0		-1	-1
54	7	2	38	40	POSTKUTSCHE	PFERD	PFERD	1		328290000000037	4735
54	7	2	39	5	FREUND	VERTRAUEN	VERTRAUEN	1		155459999999963	4191
54	7	2	40	25	DISZIPLIN	GEHORSAM	WETTKAMPF	0		484709999999963	8871
54	8	3	1	33	AUTO	PRESTIGE	STOSSSTANGE	0		612919999999925	12102
54	8	3	2	16	GEBÄUDE	HOTEL	KIRCHE	0		385230000000075	5084
54	8	3	3	18	GEDÄCHTNIS	ELEFANT	ERINNERUNG	0		239140000000037	5424
54	8	3	4	20	LARVE	RAUPE	PUPPE	0		136630000000075	6459
54	8	3	5	12	DAMPF	LOKOMOTIVE	LOCK	0		149040000000037	2202
54	8	3	6	27	ALKOHOL	OPIUM	OPIUM	1		229259999999963	4597
54	8	3	7	21	STOLZ	RUHM	HOCHMUT	0		557130000000075	6737
54	8	3	8	29	PUDDING	SÜSSIGKEITEN	NACHTISCH	0		239140000000037	3820
54	8	3	9	4	STUHL	SESSEL	SESSEL	1		155380000000075	2762
54	8	3	10	32	CHANCE	BEGEGNUNG	GELEGENHEIT	0		520730000000075	6695
54	8	3	11	26	BEWEIS	TATSACHE	NACHWEIS	0		177593000000007	18871
54	8	3	12	36	JUNGE	MÄDCHEN	MÄDCHEN	1		134069999999925	3407
54	8	3	13	15	PAPIER	BRIEF	STIFT	0		172630000000075	5139
54	8	3	14	38	DEFINITION	KONZEPT	ERKLÄRUNG	0		160069999999925	4349
54	8	3	15	8	MEINEID	EHRENHAFTIGKEIT	SCHWUR	0		189240000000037	2676
54	8	3	16	6	BESITZ	ANTEIL	EIGENTUM	0		150709999999963	2719
54	8	3	17	19	GESUNDHEIT	IMPFUNG	KRANKHEIT	0		163130000000075	2962
54	8	3	18	30	TAT	ABSICHT	UNTAT	0		172430000000075	2884
54	8	3	19	31	VERGLEICH	GLEICHNIS	ÄHNLICHKEIT	0		362030000000075	5655
54	8	3	20	22	ZEIT	URSPRUNG		0		-1	-1
54	8	3	21	25	ZWIELICHT	UNTERWELT	DÄMMERUNG	0		177530000000075	3364
54	8	3	22	3	TÄUSCHUNG	ECHTHEIT	ILLUSION	0		181530000000075	3882
54	8	3	23	14	FORDERUNG	GEHALT		0		-1	-1
54	8	3	24	2	VULKAN	EXPLOSION	EXPLOSION	1		122640000000037	5943
54	8	3	25	34	ERDGESCHOSS	DACHBODEN	DACHBODEN	1		1555.5	5680
54	8	3	26	17	GEIST	FLASCHE	ERSCHEINUNG	0		187030000000075	4854
54	8	3	27	1	GIFT	MORD	TOD	0		264730000000075	3055
54	8	3	28	9	ANSICHT	MEINUNG	M	0		1884.5	3479
54	8	3	29	24	RICHTER	GERECHTIGKEIT	RECHTSPRECHUNG	0		286340000000037	7558
54	8	3	30	28	SEGEN	SCHÖPFER	FLUCH	0		176830000000075	3309
54	8	3	31	37	WOLLE	KLEIDUNG	KLEIDUNG	1		254140000000037	7234
54	8	3	32	11	APFEL	PFIRSICH	PFIRSICH	1		416740000000037	6876
54	8	3	33	10	LEIDENSCHAFT	KUSS	PASSION	0		257040000000037	3706
54	8	3	34	5	INDUSTRIE	BRANCHE	MASCHINEN	0		2863	4311
54	8	3	35	39	GESCHREI	PANIK		0		-1	-1
54	8	3	36	23	ARMUT	ELEND	UNGLÜCK	0		179430000000075	3579
54	8	3	37	40	PLAN	GROSSSTADT		0		-1	-1
54	8	3	38	35	PROFIL	QUERSCHNITT	QUERSCHNITT	1		184730000000075	4095
54	8	3	39	7	NORM	MORAL	SITTE	0		229530000000075	9167
54	8	3	40	13	HELDENMUT	TAPFERKEIT	COURAGE	0		226840000000037	6551
								60
