## Supplementary material for "Vast amounts of encoded items nullify but do not reverse the effect of sleep on declarative memory": Dataset: PAL_55_1_2.xlsx

### Sheet: Tabelle1
VP_Nr	Block	VersioN	counter	pair_code	cue	correct_answer	answer		accuracy	reactiontime1	reactiontime2
55	1	3	1	13	HELDENMUT	TAPFERKEIT	TAPFERKEIT	1		2953.4	6838
55	1	3	2	15	PAPIER	BRIEF	BRIEF	1		12588.8	14059
55	1	3	3	11	APFEL	PFIRSICH	PFIRSICH	1		212010000000001	6713
55	1	3	4	9	ANSICHT	MEINUNG	MEINUNG	1		295810000000001	5355
55	1	3	5	34	ERDGESCHOSS	DACHBODEN	DACHGESCHOSS	0		2270.8	6939
55	1	3	6	12	DAMPF	LOKOMOTIVE	LOKOMOTIVE	1		1746.7	6779
55	1	3	7	40	PLAN	GROSSSTADT	ZIEL	0		4595.7	5761
55	1	3	8	36	JUNGE	MÄDCHEN	MÄDCHEN	1		1265.5	3662
55	1	3	9	6	BESITZ	ANTEIL	EIGENTUM	0		5435.7	7777
55	1	3	10	35	PROFIL	QUERSCHNITT	QUERSCHNITT	1		7255.3	15831
55	1	3	11	30	TAT	ABSICHT	MORD	0		14119.6	16360
55	1	3	12	31	VERGLEICH	GLEICHNIS	ÄHNLICHKEIT	0		13986.5	18749
55	1	3	13	25	ZWIELICHT	UNTERWELT		0		-1	-1
55	1	3	14	1	GIFT	MORD	OPIUM	0		595270000000001	14637
55	1	3	15	29	PUDDING	SÜSSIGKEITEN	SÜSSIGKEIT	1		153260000000001	5451
55	1	3	16	17	GEIST	FLASCHE	ERSCHEINUNG	0		326589999999999	6615
55	1	3	17	3	TÄUSCHUNG	ECHTHEIT		0		-1	-1
55	1	3	18	14	FORDERUNG	GEHALT	GEHALT	1		287060000000001	4984
55	1	3	19	39	GESCHREI	PANIK	KIND	0		3415	4353
55	1	3	20	24	RICHTER	GERECHTIGKEIT	GERECHTIGKEIT	1		176020000000001	5975
55	1	3	21	37	WOLLE	KLEIDUNG	KLEIDUNG	1		1839.5	5804
55	1	3	22	23	ARMUT	ELEND	ELEND	1		471289999999999	6151
55	1	3	23	10	LEIDENSCHAFT	KUSS	LUST	0		935170000000001	10504
55	1	3	24	4	STUHL	SESSEL	LEHNE	0		615440000000002	7593
55	1	3	25	19	GESUNDHEIT	IMPFUNG		0		-1	-1
55	1	3	26	16	GEBÄUDE	HOTEL	BÜRO	0		15955	17326
55	1	3	27	26	BEWEIS	TATSACHE	TATSACHE	1		3047	5089
55	1	3	28	38	DEFINITION	KONZEPT		0		-1	-1
55	1	3	29	5	INDUSTRIE	BRANCHE	WACHSTUM	0		16562.8	20001
55	1	3	30	2	VULKAN	EXPLOSION	EXPLOSION	1		160729999999999	4924
55	1	3	31	28	SEGEN	SCHÖPFER	GEBET	0		561559999999998	7167
55	1	3	32	22	ZEIT	URSPRUNG	UHR	0		11710.2	12363
55	1	3	33	20	LARVE	RAUPE	RAUPE	1		186879999999999	3616
55	1	3	34	21	STOLZ	RUHM	RUHM	1		13160.5	14858
55	1	3	35	7	NORM	MORAL	GESETZ	0		786979999999999	10418
55	1	3	36	8	MEINEID	EHRENHAFTIGKEIT	WAHRHEIT	0		11016.3	12780
55	1	3	37	32	CHANCE	BEGEGNUNG	MÖGLICHKEIT	0		847320000000001	11449
55	1	3	38	27	ALKOHOL	OPIUM	OPIUM	1		15051.1	16991
55	1	3	39	18	GEDÄCHTNIS	ELEFANT	HIRN	0		600629999999999	6937
55	1	3	40	33	AUTO	PRESTIGE		0		-1	-1
55	2	4	1	38	SAUERSTOFF	LUFT	LUFT	1		182989999999991	2841
55	2	4	2	25	BETTLER	UNGLÜCK		0		11748	20001
55	2	4	3	31	MERKMAL	DETAIL	KRITERIUM	0		917630000000005	11350
55	2	4	4	10	ZIEL	RICHTUNG	RICHTUNG	1		1909	3719
55	2	4	5	1	GRUPPE	VERSAMMLUNG		0		18846.7	20001
55	2	4	6	6	STIRN	KINN	KINN	1		175269999999995	2882
55	2	4	7	32	DIENER	HALTUNG	SAUBE	0		15617.8	20009
55	2	4	8	24	LABYRINTH	SUCHE	SUCHE	1		115	3651
55	2	4	9	7	HIMMEL	FIRMAMENT	STERN	0		780239999999991	9087
55	2	4	10	28	GÖTTIN	GEBET	GEBET	1		1730	2685
55	2	4	11	36	POLIZIST	WACHE		0		-1	-1
55	2	4	12	17	KLIPPE	ABGRUND	KÜSTE	0		314510000000009	4597
55	2	4	13	37	ANGST	SCHLANGE	SCHLANGE	1		1276.5	2805
55	2	4	14	39	GESCHICHTE	ENTWICKLUNG		0		5562.5	15379
55	2	4	15	21	DIAMANT	GOLD	GOLD	1		186880000000005	2727
55	2	4	16	12	THEORIE	AUSNAHME	MATHEMATIK	0		8504.5	10495
55	2	4	17	14	ERGÄNZUNG	ZUSATZ	ZUSATZ	1		603319999999995	7299
55	2	4	18	30	MUSIKER	AKKORDEON	PIANIST	0		223010000000009	9529
55	2	4	19	18	BESESSENHEIT	TEUFEL	EHRGEIZ	0		2644	4666
55	2	4	20	23	GEDICHT	LIEBE	LIEBE	1		261610000000009	3712
55	2	4	21	16	ERFORSCHUNG	PATENT	STUDIE	0		969310000000009	11045
55	2	4	22	20	ANDEUTUNG	VERDACHT	ANREIZ	0		445989999999991	6264
55	2	4	23	19	BETRAG	WECHSEL	GELD	0		388439999999991	5359
55	2	4	24	11	AUFGABE	ERLEDIGUNG	BOSS	0		722889999999991	8638
55	2	4	25	29	ANFÜHRER	CHEF	VORSTAND	0		470189999999991	6259
55	2	4	26	27	VERRAT	TREUE	TREUE	1		604239999999991	7320
55	2	4	27	40	GENUSS	ZIGARRE	PRALINE	0		10991.2	13011
55	2	4	28	22	ZIMMER	ECKE	ECKE	1		281960000000009	4210
55	2	4	29	26	DICKICHT	WALD	WALD	1		282080000000005	3805
55	2	4	30	3	SALAT	GARTEN	GURKE	0		110526000000001	12249
55	2	4	31	8	GLÜCK	ZUFALL	FREUDE	0		105593999999999	12479
55	2	4	32	33	BEGABUNG	VERERBUNG	VERERBUNG	1		570180000000005	10401
55	2	4	33	9	LAUNE	HUMOR	ORGASMUS	0		912719999999995	10868
55	2	4	34	2	SCHÜLER	DOZENT	DOZENT	1		239230000000005	5030
55	2	4	35	35	FAHNE	EROBERUNG	SCHLOSS	0		13835.3	15321
55	2	4	36	15	MOOR	SUMPF	SUMPF	1		131689999999991	3925
55	2	4	37	34	SCHLEMMER	LECKERBISSEN	GENUSS	0		126641000000001	13653
55	2	4	38	4	ANGEBOT	MARKT	LADEN	0		347980000000005	13647
55	2	4	39	5	MÖNCH	NONNE	NONNE	1		124630000000005	2201
55	2	4	40	13	NAGEL	METALL	METALL	1		160039999999991	2867
55	3	5	1	40	FLOTTE	DECK	DECK	1		7730.5	9128
55	3	5	2	35	GETREIDE	DINKEL	DINKEL	1		1739.5	3329
55	3	5	3	27	SCHAUSPIEL	BÜHNE	BÜHNE	1		229089999999991	3519
55	3	5	4	22	NATUR	PFLANZE		0		-1	-1
55	3	5	5	8	HEFT	NOTE	STIFT	0		684539999999991	8613
55	3	5	6	32	FABRIK	PRODUKTION	INDUSTRIE	0		560370000000019	7640
55	3	5	7	10	INSTRUMENT	OBOE	OBOE	1		194220000000019	3820
55	3	5	8	33	REPTIL	ECHSE	ECHSE	1		1613	2919
55	3	5	9	20	RIESE	SCHRITT	SCHRITT	1		188060000000009	3329
55	3	5	10	24	INFEKTION	SCHMERZEN	KRANKHEIT	0		452689999999991	6325
55	3	5	11	11	MÖBEL	LEHNE	SOFA	0		347689999999991	4326
55	3	5	12	17	SCHIFF	DOCK	DOCK	1		166710000000009	2836
55	3	5	13	39	VERLETZUNG	SCHORF	SCHIRF	1		423060000000009	7257
55	3	5	14	15	TROPEN	AMAZONAS	AMAZONAS	1		264739999999991	4284
55	3	5	15	30	HEER	INFANTERIE	INFANTERIE	1		423210000000009	10808
55	3	5	16	4	MAUER	BRÜSTUNG		0		-1	-1
55	3	5	17	5	ORCHESTER	KONZERT	KOM	0		10327.5	20001
55	3	5	18	34	EREIGNIS	FEST	ERLEBNIS	0		206899999999907	13966
55	3	5	19	12	FLOCKEN	SCHNEE	SCHNEE	1		131729999999981	2250
55	3	5	20	26	FAHRRAD	PEDAL	PEDAL	1		348139999999991	5917
55	3	5	21	21	BÜNDNIS	PAKT	GEMEINSAM	0		530979999999981	17156
55	3	5	22	16	REISE	KONTINENT	KONTINENT	1		320010000000009	5622
55	3	5	23	13	GESICHT	MASKE	SCHÖNHEIT	0		360860000000009	5476
55	3	5	24	9	KAUFHAUS	SCHAUFENSTER	SCHAUFENSTER	1		180120000000019	4564
55	3	5	25	19	SCHULE	HOLZ	UNIVERSITÄT	0		5389.5	7812
55	3	5	26	1	KRUG	BIER	BIER	1		194960000000009	2964
55	3	5	27	23	ZÜGEL	WENDE		0		-1	-1
55	3	5	28	36	STRASSE	TEER	TEER	1		983560000000009	11286
55	3	5	29	3	BRÜCKE	SAN FRANCISCO		0		-1	-1
55	3	5	30	18	BAHNHOF	KIOSK	ZUG	0		881489999999991	10650
55	3	5	31	29	PINSEL	LEINWAND	GEMÄLDE	0		2056	3521
55	3	5	32	31	AUFTRAG	ARBEIT	BOSS	0		985670000000019	12273
55	3	5	33	37	WEBER	KAMM		0		-1	-1
55	3	5	34	25	SPORT	SCHWEISS		0		-1	-1
55	3	5	35	2	GELENK	KEULE	KNÖCHEL	0		807679999999981	19220
55	3	5	36	28	STIFT	KAPPE	TINTE	0		420539999999991	10059
55	3	5	37	6	GLAUBE	BIBEL	RELIGION	0		446039999999991	6002
55	3	5	38	38	FAHRZEUG	KETTE		0		-1	-1
55	3	5	39	7	AUFSTAND	REBELLION	REBELLION	1		593420000000019	20009
55	3	5	40	14	ANGABE	ZEUGE	AUFSATZ	0		720639999999991	17679
55	4	6	1	8	FLUGZEUG	TOMATENSAFT	TRANSPORT	0		730929999999981	9458
55	4	6	2	39	LABOR	PIPETTE	MEDIZIN	0		812889999999991	9534
55	4	6	3	11	SCHACH	TURM	TURM	1		193560000000009	2848
55	4	6	4	16	NACHT	SCHEINWERFER		0		-1	-1
55	4	6	5	23	NÄHEN	KREUZSTICH	KREUZSTICH	1		315260000000009	5558
55	4	6	6	9	HERD	FEUER	FEUER	1		336020000000019	4074
55	4	6	7	14	HOCHZEIT	ALTAR	ALTAR	1		215020000000019	2905
55	4	6	8	24	SPIELZEUG	PLASTIK	PLASTIK	1		2367	5541
55	4	6	9	10	TANNE	RINDE	RINDE	1		315820000000019	3939
55	4	6	10	18	KAMPF	SIEG	HASS	0		966039999999991	10377
55	4	6	11	37	STRAUSS	TULPEN	TULPE	1		4175.5	7580
55	4	6	12	38	FISCH	SCHUPPEN	SCHUPPEN	1		477160000000009	8249
55	4	6	13	21	ARZT	PRAXIS	PRAXIS	1		904929999999981	11620
55	4	6	14	19	THEATER	REIHE	REIHE	1		509010000000009	12259
55	4	6	15	31	ORKAN	WIRBEL	WINDBÖHE	0		181020000000019	12341
55	4	6	16	2	WEIN	BLUME	LIKÖR	0		103741000000001	12966
55	4	6	17	7	TONNE	REGEN	ABFALL	0		350720000000019	4941
55	4	6	18	34	MUSKEL	SEHNE	SEHNE	1		284370000000019	5039
55	4	6	19	30	BUCH	SCHRIFTSTELLER		0		285929999999981	17243
55	4	6	20	5	EISENBAHN	SCHIENE	SCHIENE	1		157229999999981	5745
55	4	6	21	20	RINGE	BAUM		0		-1	-1
55	4	6	22	22	ENERGIE	ÖL	KOHLE	0		461039999999991	5613
55	4	6	23	32	SCHMIED	HUFEISEN	HUFEISEN	1		218339999999991	4020
55	4	6	24	26	KÜCHE	EIMER	BAD	0		305070000000019	5679
55	4	6	25	27	MUSEUM	ÄGYPTEN	ÄGYPTEN	1		269029999999981	4643
55	4	6	26	36	INSEKT	LIBELLE	LIBELLE	1		252760000000009	7639
55	4	6	27	12	ZEUS	HADES	HERA	0		294489999999991	9423
55	4	6	28	3	GEBIRGE	EDELWEISS	SPITZE	0		3502	14341
55	4	6	29	6	DYNAMO	LICHT	LICHT	1		553889999999991	7943
55	4	6	30	29	GRILLEN	SOMMER	SOMMER	1		285770000000019	5366
55	4	6	31	13	VERORDNUNG	BESCHEID	ANWEISUNG	0		286760000000009	13827
55	4	6	32	35	KÜSTE	DÜNE	DÜNE	1		2200	5828
55	4	6	33	1	UFER	DAMM	DAMM	1		15972	16710
55	4	6	34	4	WINTER	UNFALL		0		-1	-1
55	4	6	35	28	BIBLIOTHEK	SIGNATUR	SIGNATUR	1		209770000000019	3505
55	4	6	36	25	AQUARELL	GALERIE	GALERIE	1		7122.5	8960
55	4	6	37	17	REVOLVER	KALIBER	KALIBER	1		202070000000019	3699
55	4	6	38	33	LADEN	REKLAME	BLUME	0		130798999999999	15773
55	4	6	39	15	GEFÄNGNIS	VERGEHEN	VERGEHEN	1		510639999999991	7387
55	4	6	40	40	RADIO	STIMME	STIMME	1		131689999999991	2197
55	5	7	1	15	SCHLAMM	HÜRDE	SUMPF	0		4248.5	7193
55	5	7	2	23	SCHÄDEL	LEICHE	LEICHE	1		224690000000037	3304
55	5	7	3	1	HERZLICHKEIT	GEHÄSSIGKEIT	VERS	0		3580.5	20009
55	5	7	4	11	ÜBERBLICK	STANDPUNKT	AUSSICHT	0		150900000000373	9613
55	5	7	5	24	DOKTOR	KLINIK	KRANKHEIT	0		119682999999998	13465
55	5	7	6	36	VERMITTLUNG	INTERVIEW	INTERVIEW	1		3305.5	5037
55	5	7	7	18	STANGE	STOSS	TANZ	0		10037.5	11821
55	5	7	8	27	LAWINE	FELSBLOCK	FELSRUTSCH	0		396170000000019	8024
55	5	7	9	19	UMWELT	GEFÄHRDUNG	VERSCHMUTZUNG	0		393809999999963	9069
55	5	7	10	3	AUSBILDUNG	ZUKUNFT	ENDE	0		8008.5	10455
55	5	7	11	8	FIEBER	ERSCHÖPFUNG	TRÄGE	0		473059999999963	5941
55	5	7	12	40	ARGUMENT	ENTSCHEIDUNG		0		-1	-1
55	5	7	13	20	TINTE	BLEISTIFT	BLEISTIFT	1		541390000000037	9141
55	5	7	14	9	STEUER	UNTERSCHLAGUNG	GEHALT	0		11198	12608
55	5	7	15	39	ÄRGER	FEINDSELIGKEIT		0		475829999999981	17918
55	5	7	16	13	ERFOLG	LEBENSLAUF		0		-1	-1
55	5	7	17	4	WEISE	ART	GENIE	0		937829999999981	12023
55	5	7	18	22	SCHLEIM	HAFER	SCHNECKE	0		824579999999981	9669
55	5	7	19	26	ANTWORT	BEKENNTNIS	FRAGE	0		816720000000019	12333
55	5	7	20	17	VERSCHIEDENHEIT	GEGENTEIL	V	0		874620000000019	20001
55	5	7	21	28	ENTFÜHRUNG	AUSBEUTE		0		145052999999998	20002
55	5	7	22	38	ZAUBERER	ENTHÜLLUNG	ENTHÜLLUNG	1		357520000000019	11553
55	5	7	23	10	EIFERSUCHT	GRUND	GRUNDLOS	0		246109999999963	8863
55	5	7	24	16	FUSSKNÖCHEL	ARM	HANDKNÖCHEL	0		369540000000037	10813
55	5	7	25	37	MIKROSKOP	BAKTERIEN	BAKTERIUM	1		1731.5	3819
55	5	7	26	21	KRANKENWAGEN	NOTFALL	NOTFALL	1		8648.5	10039
55	5	7	27	12	WHISKY	DUDELSACK	DUDELSACK	1		272770000000019	4313
55	5	7	28	6	HEKTAR	ZAUN	ZAUN	1		204470000000019	2996
55	5	7	29	33	CHARME	HERZ	CHARAKTER	0		188170000000019	6778
55	5	7	30	31	TODESKAMPF	LEBEN	LEBEN	1		228670000000019	5336
55	5	7	31	34	EMANZIPATION	GLEICHSTELLUNG	GLEICHSTELLUNG	1		274320000000019	4746
55	5	7	32	25	METHODE	VERSUCH	ART	0		126272999999998	14526
55	5	7	33	30	DARBIETUNG	BEOBACHTUNG	SCHAUSPIEL	0		406129999999981	6070
55	5	7	34	35	HAUSSCHUHE	PFEIFE	ZIGARRE	0		410079999999981	10338
55	5	7	35	14	PROFESSOR	HOCHSCHULE	STUDIUM	0		141030999999996	15499
55	5	7	36	32	ZERSTÖRUNG	AUSROTTUNG		0		-1	-1
55	5	7	37	7	BOTSCHAFTER	NATIONALITÄT	NATIONALITÄT	1		301079999999981	7069
55	5	7	38	29	ALGEBRA	FUNKTION	FUNKTION	1		329920000000019	5179
55	5	7	39	5	ZITRONE	ERDBEERE		0		-1	-1
55	5	7	40	2	KAMMER	GEKLAPPER		0		-1	-1
55	6	8	1	14	LÜGE	WAHRHEIT	WAHRHEIT	1		467720000000019	6801
55	6	8	2	34	ENTSPANNUNG	BEDROHUNG	MÜDIGKEIT	0		5779.5	7900
55	6	8	3	39	RÄUBER	DIEBSTAHL	DIEBSTAHL	1		253840000000037	4623
55	6	8	4	33	GETRÄNK	SCHAUM	MAHLZEIT	0		624459999999963	8717
55	6	8	5	21	ERMÜDUNG	KREISLAUF	ERSCHÖPFUNG	0		330640000000037	5586
55	6	8	6	25	STIMMUNG	ATMOSPHÄRE	LAUNE	0		283120000000019	3694
55	6	8	7	24	SOZIALIST	PAROLE		0		-1	-1
55	6	8	8	7	FENSTER	BEWOHNER	NACHBAR	0		444529999999981	11886
55	6	8	9	26	ADMIRAL	WAFFENRUHE	ANFÜHRER	0		2848.5	6070
55	6	8	10	15	PLAKAT	HAMMER	HAMMER	1		839979999999981	15512
55	6	8	11	10	IRRTUM	MISSVERSTÄNDNIS	FEHLER	0		681309999999963	7690
55	6	8	12	9	BEMÜHUNGEN	ANSTRENGUNG	ANSTRENGUNG	1		4622.5	7007
55	6	8	13	19	LERCHE	FRÖHLICHKEIT	FREUD	0		469040000000037	6061
55	6	8	14	40	GESTALTUNG	LANDSCHAFT		0		-1	-1
55	6	8	15	18	BLASE	BAUCH	BAUCH	1		399190000000037	11760
55	6	8	16	4	TRANSPORT	LAGER		0		-1	-1
55	6	8	17	13	BÜSTENHALTER	BUSEN	BUSEN	1		155520000000019	2661
55	6	8	18	29	SÄUGLING	WIEGE	MUTTER	0		330759999999963	5151
55	6	8	19	17	THEMA	INTERESSE	ARBEIT	0		854459999999963	10390
55	6	8	20	32	MÜNDIGKEIT	ABHÄNGIGKEIT	SCHLAF	0		910620000000019	10164
55	6	8	21	3	GABEL	SOSSE	SUPPE	0		264640000000037	3779
55	6	8	22	12	ABFALL	SCHMUTZ	STRASSE	0		476490000000037	7986
55	6	8	23	28	SCHATTEN	EXISTENZ	EXISTENZ	1		279540000000037	4612
55	6	8	24	2	GELEGENHEIT	LIEBSCHAFT	MÖGLICHKEIT	0		483290000000037	7812
55	6	8	25	1	WOHNUNG	HEIM	HAUS	0		436879999999981	8114
55	6	8	26	27	ERFAHRUNG	UNWISSENHEIT	ERLEBNIS	0		459659999999963	7372
55	6	8	27	20	FLEISCH	RAUBTIER	RIND	0		497329999999981	6309
55	6	8	28	37	FISCHER	MEER	ANGEL	0		531429999999981	13909
55	6	8	29	16	PERSON	SCHADEN		0		-1	-1
55	6	8	30	38	PFEFFER	BUTTER	SAHNE	0		562990000000037	14567
55	6	8	31	30	STRAND	VERGNÜGEN	LAUNE	0		426079999999981	8609
55	6	8	32	35	LEICHTIGKEIT	SCHWERKRAFT	SCHWERE	0		116039000000004	20001
55	6	8	33	23	ÄRA	ZEITALTER	ZEITALTER	1		1382.5	2969
55	6	8	34	22	BEGINN	FOLGE		0		-1	-1
55	6	8	35	11	REIZ	REAKTION	NASE	0		120614000000004	13201
55	6	8	36	8	FAMILIE	MUTTER	VATER	0		693479999999981	8118
55	6	8	37	6	DICHTER	ZITAT		0		-1	-1
55	6	8	38	36	LEERE	DUMPFHEIT	TRAURIGKEIT	0		4866	6625
55	6	8	39	5	JUNGFRAU	SCHLEIER	UMHÜLLUNG	0		304309999999963	5599
55	6	8	40	31	VERWALTUNG	GENEHMIGUNG	ÖFFENTLICHKEIT	0		4662	15852
55	7	9	1	5	KAMERAD	OPFER	FREUND	0		204709999999963	5992
55	7	9	2	19	VERBRENNUNG	PROZESSION	FLAMME	0		628890000000037	7515
55	7	9	3	25	FINDIGKEIT	EINFALL		0		604729999999981	17075
55	7	9	4	10	VORTRAG	REDNER	RE	0		197227000000002	20001
55	7	9	5	13	SARG	GRAB	GRAB	1		113099999999627	6500
55	7	9	6	22	TAKT	HARFE		0		-1	-1
55	7	9	7	15	BÜCHEREI	VERLEIH	LEIHE	0		107500999999996	12120
55	7	9	8	11	GESCHOSS	PFEIL	EBENE	0		233840000000037	3227
55	7	9	9	14	VERANSTALTUNG	ÖFFENTLICHKEIT	ÖFFENTLICHKEIT	1		837290000000037	15214
55	7	9	10	29	RHEUMATISMUS	IMMUNITÄT		0		-1	-1
55	7	9	11	2	GEDULD	KONTROLLE	ZUVERSICHT	0		101672999999998	14145
55	7	9	12	39	ABRECHNUNG	BANKIER		0		-1	-1
55	7	9	13	17	SONATE	KLAVIER	KLAVIER	1		664000000003725	2836
55	7	9	14	3	GITTER	BESCHRÄNKUNG	FREISEIN	0		2668	5736
55	7	9	15	30	ZUGEHÖRIGKEIT	GENERATION	NATIONALITÄT	0		145129999999981	9070
55	7	9	16	34	REGEL	KOMBINATION	MORAL	0		588320000000019	7638
55	7	9	17	35	AUFPRALL	FALL	UNFALL	0		170029999999981	2644
55	7	9	18	20	KUMMER	TRAURIGKEIT	TRAURIGKEIT	1		185570000000019	5844
55	7	9	19	9	KOCHTOPF	BÜGELEISEN	PFANNE	0		681279999999981	8695
55	7	9	20	18	WELLE	FLUT	TSUNAMI	0		950009999999963	16193
55	7	9	21	24	GANGSTER	VERBRECHEN	MORD	0		370109999999963	4746
55	7	9	22	4	TÜR	SCHRANK	GRIFF	0		4996.5	6493
55	7	9	23	16	KRANKHEIT	SYMPTOM	INFEKTION	0		270070000000019	5225
55	7	9	24	8	ANHÄNGER	MEISTER	ZUSAMMENHALT	0		5806.5	9003
55	7	9	25	32	GLETSCHER	POL	BERG	0		489159999999963	9942
55	7	9	26	21	ORIENTIERUNG	AUSGANG	KARTE	0		585979999999981	7179
55	7	9	27	28	GEMÜT	HEITERKEIT	LACHEN	0		130724000000004	14848
55	7	9	28	7	SPRÜHREGEN	FLUSS	MEER	0		105047000000002	11552
55	7	9	29	23	TOTSCHLAG	BRUTALITÄT	VERBRECHEN	0		287659999999963	4934
55	7	9	30	33	ÄHNLICHKEIT	WIEDERHOLUNG	VERSCHIEDENHEIT	0		9472.5	12772
55	7	9	31	1	INSTANZ	GESETZGEBUNG	BERUFUNG	0		197140000000037	3929
55	7	9	32	12	HALLE	TURNIER		0		-1	-1
55	7	9	33	27	STRICK	SCHLINGE	SCHLINGE	1		449829999999981	5922
55	7	9	34	31	ANREGUNG	BEISPIEL	ERGEBNIS	0		421240000000037	10274
55	7	9	35	40	GESCHENK	UNDANK		0		-1	-1
55	7	9	36	38	SEILTÄNZER	SCHWERPUNKT	FALL	0		7992.5	9659
55	7	9	37	36	VERZIERUNG	PALAST	PALAST	1		2270.5	3361
55	7	9	38	6	BÜRGSCHAFT	VOLLMACHT	VERANTWORTUNG	0		139187000000002	16119
55	7	9	39	26	DUFT	GERUCH	GERUCH	1		3387.5	5017
55	7	9	40	37	STUDIUM	WIRTSCHAFT	KLAUSUR	0		3724	5919
55	8	10	1	31	SAMT	STOFF	UMHANG	0		254540000000037	4527
55	8	10	2	11	DIREKTOR	GESCHÄFT	ZIRKUS	0		118828000000007	15380
55	8	10	3	17	KÄFER	RUINE	RUINE	1		518609999999963	7298
55	8	10	4	36	GESCHLECHT	MANN	MANN	1		1201	1918
55	8	10	5	21	ELITE	VERMÖGEN	RUHM	0		276140000000037	14520
55	8	10	6	14	ZUSAMMENHANG	VORZEICHEN	VERBINDUNG	0		388119999999925	6413
55	8	10	7	32	SCHIFFBRUCH	UNGLÜCKSFALL		0		-1	-1
55	8	10	8	40	PEITSCHE	MISSHANDLUNG	VERLETZUNG	0		421309999999963	14167
55	8	10	9	1	PROGNOSE	GEWISSHEIT	ERGEBNIS	0		917519999999925	10703
55	8	10	10	28	ANKÜNDIGUNG	EXAMEN	VORHERSAGE	0		738880000000075	9117
55	8	10	11	26	POLITIKER	ZUVERSICHT	ZUVERSICHT	1		363309999999963	6370
55	8	10	12	38	REDAKTEUR	KORRESPONDENZ	ZEITUNG	0		892130000000075	13268
55	8	10	13	39	ERMORDUNG	GESTÄNDNIS	BRUTAL	0		687569999999925	14379
55	8	10	14	37	NEUROSE	PSYCHOLOGIE	HIRN	0		256340000000037	10189
55	8	10	15	10	MAGEN	RESTAURANT	ESSEN	0		11722.5	13085
55	8	10	16	15	PATIENT	THERAPIE	KRANKENHAUS	0		210490000000037	7823
55	8	10	17	9	VOLK	GEMEINDE	GESELLSCHAFT	0		160040000000037	7934
55	8	10	18	20	SPIRALE	FRUCHTBARKEIT	FRUCHTBARKEIT	1		1794.5	6262
55	8	10	19	7	LOYALITÄT	BRUDER	BRUDER	1		1640.5	3041
55	8	10	20	16	STRICH	SKIZZE	SKIZZE	1		250080000000075	6199
55	8	10	21	30	PASSION	ORGASMUS	LEIDENSCHAFT	0		4640.5	7081
55	8	10	22	34	VERDROSSENHEIT	RESIGNATION	ZIELSTREBIGKEIT	0		141594000000004	19386
55	8	10	23	29	ZUSPITZUNG	PUNKT	PUNKT	1		2112	4032
55	8	10	24	8	UMARMUNG	INTEGRATION	FREUNDSCHAFT	0		750980000000075	10821
55	8	10	25	6	ABSCHLUSS	PROJEKT	SCHEIN	0		137956999999993	17095
55	8	10	26	2	KAMERADSCHAFT	PARTNER	FREUNDE	0		577969999999925	8739
55	8	10	27	3	LINIE	BUS	BUS	1		2910	4519
55	8	10	28	18	FASCHIST	IDEOLOGIE	NAZIOLIST	0		843669999999925	13041
55	8	10	29	25	PARADIES	MENSCH	MENSCH	1		210990000000037	3578
55	8	10	30	23	SCHNORCHEL	ATLANTIK	ATLANTIK	1		1961.5	5047
55	8	10	31	35	VERLAUF	ENDUNG	WEG	0		442059999999963	16007
55	8	10	32	33	OPERATION	KOMA	INTENSIVSTATION	0		443490000000037	13553
55	8	10	33	12	ZENTIMETER	METER	METER	1		1466.5	2179
55	8	10	34	5	ANZUG	BÖRSE	BÖRSE	1		2481	3804
55	8	10	35	13	GENAUIGKEIT	AUFMERKSAMKEIT		0		-1	-1
55	8	10	36	27	MONSTER	MUT	GEFAHR	0		317269999999925	10079
55	8	10	37	22	LIEGE	VERANDA	VERANDA	1		248030000000075	4207
55	8	10	38	4	FAHRT	AUTOBAHN	AUTOBAHN	1		244480000000075	4363
55	8	10	39	19	DROGE	VERHEIMLICHUNG	RAUSCH	0		170583000000007	18742
55	8	10	40	24	MAKEL	SELBSTBEWUSSTSEIN	SCHÖNHEIT	0		480840000000037	9187
								116
