## Supplementary material for "Vast amounts of encoded items nullify but do not reverse the effect of sleep on declarative memory": Dataset: PAL_55_1_3.xlsx

### Sheet: Sheet1
VP_Nr	Block	VersioN	counter	pair_code	cue	correct_answer	answer		accuracy	reactiontime1	reactiontime2
55	1	3	1	14	FORDERUNG	GEHALT	GEHALT	1		1535.7	3443
55	1	3	2	8	MEINEID	EHRENHAFTIGKEIT	VERRAT	0		6003.1	8659
55	1	3	3	30	TAT	ABSICHT		0		-1	-1
55	1	3	4	4	STUHL	SESSEL	SESSEL	1		3351.4	10688
55	1	3	5	28	SEGEN	SCHÖPFER	FRIEDEN	0		4861.7	7532
55	1	3	6	9	ANSICHT	MEINUNG	MEINUNG	1		1369.7	2608
55	1	3	7	6	BESITZ	ANTEIL	EIGENTUM	0		2868.7	4674
55	1	3	8	7	NORM	MORAL	GESETZ	0		2279.8	6023
55	1	3	9	2	VULKAN	EXPLOSION	EXPLOSION	1		1392.3	3765
55	1	3	10	39	GESCHREI	PANIK	KIND	0		348660000000001	4662
55	1	3	11	26	BEWEIS	TATSACHE	TATSACHE	1		247360000000001	4714
55	1	3	12	22	ZEIT	URSPRUNG		0		478589999999999	9190
55	1	3	13	15	PAPIER	BRIEF	BRIEF	1		1221.2	2334
55	1	3	14	32	CHANCE	BEGEGNUNG	MÖGLICHKEIT	0		3378.8	5434
55	1	3	15	34	ERDGESCHOSS	DACHBODEN	DACHGESCHOSS	0		1206.8	4115
55	1	3	16	31	VERGLEICH	GLEICHNIS		0		-1	-1
55	1	3	17	37	WOLLE	KLEIDUNG	KLEID	0		1321.8	4022
55	1	3	18	10	LEIDENSCHAFT	KUSS	LIEBE	0		7518.8	8872
55	1	3	19	23	ARMUT	ELEND	ELEND	1		1662.2	3435
55	1	3	20	11	APFEL	PFIRSICH	PFIRSICH	1		139539999999999	3770
55	1	3	21	20	LARVE	RAUPE	RAUPE	1		151389999999999	3309
55	1	3	22	36	JUNGE	MÄDCHEN	MÄDCHEN	1		994700000000012	2555
55	1	3	23	27	ALKOHOL	OPIUM	OPIUM	1		257639999999999	5215
55	1	3	24	33	AUTO	PRESTIGE	FAHRT	0		738329999999999	9559
55	1	3	25	29	PUDDING	SÜSSIGKEITEN	SÜSSIGKEIT	1		114420000000001	4488
55	1	3	26	12	DAMPF	LOKOMOTIVE	LOKOMOTIVE	1		102239999999999	3340
55	1	3	27	5	INDUSTRIE	BRANCHE	FORTSCHRITT	0		293660000000001	5131
55	1	3	28	25	ZWIELICHT	UNTERWELT	UNTERGRUND	0		148379999999999	3642
55	1	3	29	1	GIFT	MORD	TOTSCHLAG	0		411610000000001	9939
55	1	3	30	16	GEBÄUDE	HOTEL	WOHNUNG	0		627179999999999	7726
55	1	3	31	17	GEIST	FLASCHE	BEGEGNUNG	0		115420000000001	4130
55	1	3	32	19	GESUNDHEIT	IMPFUNG	WOHLBEFINDEN	0		697360000000001	11425
55	1	3	33	21	STOLZ	RUHM	RUHM	1		402129999999999	6028
55	1	3	34	24	RICHTER	GERECHTIGKEIT	GERECHTIGKEIT	1		104739999999999	3122
55	1	3	35	38	DEFINITION	KONZEPT	MERKMAL	0		11082.3	12482
55	1	3	36	40	PLAN	GROSSSTADT		0		493139999999999	9845
55	1	3	37	3	TÄUSCHUNG	ECHTHEIT	VERRAT	0		5643	7794
55	1	3	38	13	HELDENMUT	TAPFERKEIT	TAPFERKEIT	1		143139999999999	3349
55	1	3	39	18	GEDÄCHTNIS	ELEFANT	GEHIRN	0		249420000000001	3904
55	1	3	40	35	PROFIL	QUERSCHNITT	QUERSCHNITT	1		286710000000001	11046
55	2	4	1	12	THEORIE	AUSNAHME	SCHÖPFUNG	0		638680000000005	8908
55	2	4	2	28	GÖTTIN	GEBET	GEBET	1		125830000000005	3806
55	2	4	3	36	POLIZIST	WACHE	FESTNAHME	0		410069999999995	6034
55	2	4	4	25	BETTLER	UNGLÜCK		0		-1	-1
55	2	4	5	30	MUSIKER	AKKORDEON	KÜNSTLER	0		2655.5	4325
55	2	4	6	6	STIRN	KINN	KINN	1		1388	2371
55	2	4	7	26	DICKICHT	WALD	HECK	0		190039999999991	2964
55	2	4	8	38	SAUERSTOFF	LUFT	LUFT	1		328030000000005	4149
55	2	4	9	4	ANGEBOT	MARKT	MÖGLICHKEIT	0		656230000000005	10138
55	2	4	10	7	HIMMEL	FIRMAMENT	STERN	0		566739999999991	6902
55	2	4	11	35	FAHNE	EROBERUNG	BURG	0		937530000000005	10199
55	2	4	12	24	LABYRINTH	SUCHE	SUCHE	1		200510000000009	3109
55	2	4	13	33	BEGABUNG	VERERBUNG	TALENT	0		177860000000009	2938
55	2	4	14	34	SCHLEMMER	LECKERBISSEN	GENUSS	0		345439999999991	4597
55	2	4	15	19	BETRAG	WECHSEL		0		-1	-1
55	2	4	16	27	VERRAT	TREUE	TREUE	1		579960000000009	7630
55	2	4	17	18	BESESSENHEIT	TEUFEL	EHRGEIZ	0		917680000000005	11019
55	2	4	18	32	DIENER	HALTUNG	ORDNUNG	0		2387	12224
55	2	4	19	10	ZIEL	RICHTUNG	RICHTUNG	1		1501.5	2958
55	2	4	20	9	LAUNE	HUMOR	TRAURIGKEIT	0		593469999999995	10237
55	2	4	21	40	GENUSS	ZIGARRE	PRALINE	0		8747	10577
55	2	4	22	37	ANGST	SCHLANGE	SCHLANGE	1		1793.5	3922
55	2	4	23	39	GESCHICHTE	ENTWICKLUNG		0		-1	-1
55	2	4	24	8	GLÜCK	ZUFALL	HOFFNUNG	0		313680000000005	4554
55	2	4	25	15	MOOR	SUMPF	SUMPF	1		111130000000005	2493
55	2	4	26	16	ERFORSCHUNG	PATENT	TEST	0		840510000000009	9853
55	2	4	27	29	ANFÜHRER	CHEF	VORSTAND	0		332280000000005	4713
55	2	4	28	11	AUFGABE	ERLEDIGUNG		0		-1	-1
55	2	4	29	23	GEDICHT	LIEBE	LIEBE	1		885199999999953	1785
55	2	4	30	3	SALAT	GARTEN	SCHNECKE	0		459480000000005	6124
55	2	4	31	17	KLIPPE	ABGRUND	KÜSTE	0		914110000000009	13101
55	2	4	32	1	GRUPPE	VERSAMMLUNG	ZUSAMMENHALT	0		643160000000009	8784
55	2	4	33	20	ANDEUTUNG	VERDACHT		0		-1	-1
55	2	4	34	31	MERKMAL	DETAIL	KRITERIUM	0		692760000000009	12588
55	2	4	35	21	DIAMANT	GOLD	GOLD	1		130080000000005	2130
55	2	4	36	22	ZIMMER	ECKE	ECKE	1		166230000000005	2866
55	2	4	37	14	ERGÄNZUNG	ZUSATZ	AUFFÜLLEN	0		14747.7	17340
55	2	4	38	5	MÖNCH	NONNE	NONNE	1		122719999999995	2814
55	2	4	39	2	SCHÜLER	DOZENT	DOZENT	1		1890	2993
55	2	4	40	13	NAGEL	METALL	METALL	1		142180000000005	2484
55	3	5	1	11	MÖBEL	LEHNE	SCHRANK	0		239320000000019	10090
55	3	5	2	30	HEER	INFANTERIE	KRIEG	0		491620000000019	14789
55	3	5	3	40	FLOTTE	DECK	DECK	1		732289999999991	9303
55	3	5	4	26	FAHRRAD	PEDAL	PEDAL	1		158339999999991	2788
55	3	5	5	18	BAHNHOF	KIOSK		0		651689999999991	8564
55	3	5	6	38	FAHRZEUG	KETTE		0		-1	-1
55	3	5	7	29	PINSEL	LEINWAND	GEMÄLDE	0		195729999999981	3705
55	3	5	8	34	EREIGNIS	FEST		0		-1	-1
55	3	5	9	5	ORCHESTER	KONZERT	REIHE	0		510379999999981	9524
55	3	5	10	27	SCHAUSPIEL	BÜHNE	BÜHNE	1		187360000000009	5770
55	3	5	11	10	INSTRUMENT	OBOE	OBOE	1		234679999999981	3094
55	3	5	12	1	KRUG	BIER	BIER	1		262610000000009	3415
55	3	5	13	2	GELENK	KEULE	KNOCHEN	0		221220000000019	4055
55	3	5	14	36	STRASSE	TEER	AUTOBAHN	0		384189999999991	5567
55	3	5	15	14	ANGABE	ZEUGE		0		-1	-1
55	3	5	16	35	GETREIDE	DINKEL	DINKEL	1		136720000000019	3099
55	3	5	17	17	SCHIFF	DOCK	DOCK	1		154139999999991	3963
55	3	5	18	31	AUFTRAG	ARBEIT	BOSS	0		294779999999981	3645
55	3	5	19	28	STIFT	KAPPE	KUGELSCHREIBER	0		282529999999981	5423
55	3	5	20	37	WEBER	KAMM		0		-1	-1
55	3	5	21	15	TROPEN	AMAZONAS	AMAZONAS	1		1407	3360
55	3	5	22	9	KAUFHAUS	SCHAUFENSTER	SCHAUFENSTER	1		557229999999981	9014
55	3	5	23	6	GLAUBE	BIBEL	RELIGION	0		379160000000009	6819
55	3	5	24	32	FABRIK	PRODUKTION	FORTSCHRITT	0		512160000000009	8969
55	3	5	25	20	RIESE	SCHRITT	SCHRITT	1		129179999999981	2499
55	3	5	26	21	BÜNDNIS	PAKT	BRÜDERSCHAFT	0		213710000000009	4556
55	3	5	27	24	INFEKTION	SCHMERZEN	KRANKHEIT	0		2293.5	3933
55	3	5	28	12	FLOCKEN	SCHNEE	SCHNEE	1		954899999999907	1941
55	3	5	29	25	SPORT	SCHWEISS	AUSDAUER	0		362779999999981	6342
55	3	5	30	3	BRÜCKE	SAN FRANCISCO	VERBINDUNG	0		411570000000019	7236
55	3	5	31	4	MAUER	BRÜSTUNG		0		-1	-1
55	3	5	32	19	SCHULE	HOLZ	LEHRER	0		167620000000019	2889
55	3	5	33	7	AUFSTAND	REBELLION	REBELLION	1		188529999999981	15143
55	3	5	34	16	REISE	KONTINENT	KONTINENT	1		3297.5	5238
55	3	5	35	22	NATUR	PFLANZE	LANDSCHAFT	0		211939999999991	3500
55	3	5	36	13	GESICHT	MASKE		0		4166.5	9487
55	3	5	37	33	REPTIL	ECHSE	SÄUGETIER	0		590210000000009	7916
55	3	5	38	39	VERLETZUNG	SCHORF	SCHORF	1		616229999999981	9532
55	3	5	39	8	HEFT	NOTE	ORDNER	0		299029999999981	4158
55	3	5	40	23	ZÜGEL	WENDE	FLIEGEN	0		294160000000009	4294
55	4	6	1	39	LABOR	PIPETTE	VERSUCH	0		212510000000009	3475
55	4	6	2	12	ZEUS	HADES	HEROS	0		195220000000019	3243
55	4	6	3	6	DYNAMO	LICHT	LICHT	1		138179999999981	19152
55	4	6	4	13	VERORDNUNG	BESCHEID	ANWEISUNG	0		191639999999991	15703
55	4	6	5	10	TANNE	RINDE	RINDE	1		6996	7801
55	4	6	6	14	HOCHZEIT	ALTAR	ALTAR	1		722739999999991	10905
55	4	6	7	4	WINTER	UNFALL	LANDSCHAFT	0		7091	9131
55	4	6	8	30	BUCH	SCHRIFTSTELLER	ROMAN	0		2452.5	5040
55	4	6	9	34	MUSKEL	SEHNE	SEHNE	1		247710000000009	4870
55	4	6	10	23	NÄHEN	KREUZSTICH	KREUZSTICH	1		434160000000009	6463
55	4	6	11	16	NACHT	SCHEINWERFER	SCHEINWERFER	1		198410000000009	4070
55	4	6	12	21	ARZT	PRAXIS	PRAXIS	1		213410000000009	3385
55	4	6	13	18	KAMPF	SIEG	KRAFT	0		644470000000019	7759
55	4	6	14	27	MUSEUM	ÄGYPTEN	ÄGYPTEN	1		1904.5	3919
55	4	6	15	36	INSEKT	LIBELLE	LIBELLE	1		217329999999981	5620
55	4	6	16	5	EISENBAHN	SCHIENE	SCHIENEN	1		149970000000019	3026
55	4	6	17	17	REVOLVER	KALIBER	KALIBER	1		108829999999981	2301
55	4	6	18	25	AQUARELL	GALERIE	GALERIE	1		521260000000009	8127
55	4	6	19	1	UFER	DAMM	DAMM	1		222610000000009	3112
55	4	6	20	31	ORKAN	WIRBEL	WINDSTOSS	0		149310000000009	4572
55	4	6	21	32	SCHMIED	HUFEISEN	HUFEISEN	1		2159.5	3589
55	4	6	22	8	FLUGZEUG	TOMATENSAFT	TREIBSTOFF	0		928710000000009	10926
55	4	6	23	37	STRAUSS	TULPEN	WÜSTE	0		5403.5	6196
55	4	6	24	26	KÜCHE	EIMER	BAD	0		265329999999981	3575
55	4	6	25	3	GEBIRGE	EDELWEISS	SEE	0		917920000000019	10168
55	4	6	26	9	HERD	FEUER	FEUER	1		168389999999991	3029
55	4	6	27	20	RINGE	BAUM	BAUM	1		331139999999991	4449
55	4	6	28	35	KÜSTE	DÜNE	MEER	0		220079999999981	13410
55	4	6	29	15	GEFÄNGNIS	VERGEHEN	RAUM	0		555220000000019	6412
55	4	6	30	29	GRILLEN	SOMMER	SOMMER	1		182329999999981	3141
55	4	6	31	33	LADEN	REKLAME		0		-1	-1
55	4	6	32	28	BIBLIOTHEK	SIGNATUR	SIGNATUR	1		204710000000009	4081
55	4	6	33	7	TONNE	REGEN	ABFALL	0		143429999999981	2757
55	4	6	34	24	SPIELZEUG	PLASTIK	PLASTIK	1		119139999999991	2691
55	4	6	35	11	SCHACH	TURM	TURM	1		141220000000019	2528
55	4	6	36	38	FISCH	SCHUPPEN	ANGEL	0		606620000000019	6959
55	4	6	37	40	RADIO	STIMME	STIMME	1		950	2119
55	4	6	38	2	WEIN	BLUME	KORKEN	0		908489999999991	10319
55	4	6	39	22	ENERGIE	ÖL	KOHLE	0		350139999999991	4399
55	4	6	40	19	THEATER	REIHE	REIHE	1		678210000000009	9514
55	5	7	1	31	TODESKAMPF	LEBEN	LEBEN	1		2529	3775
55	5	7	2	32	ZERSTÖRUNG	AUSROTTUNG	CHAOS	0		130544000000004	14183
55	5	7	3	8	FIEBER	ERSCHÖPFUNG	TRÄGE	0		4328.5	6019
55	5	7	4	17	VERSCHIEDENHEIT	GEGENTEIL	GEGENTEIL	1		10975.5	12851
55	5	7	5	15	SCHLAMM	HÜRDE	SUMPF	0		524090000000037	6596
55	5	7	6	35	HAUSSCHUHE	PFEIFE	ZIGARRE	0		490720000000019	6763
55	5	7	7	4	WEISE	ART		0		-1	-1
55	5	7	8	20	TINTE	BLEISTIFT	BLEISTIFT	1		199609999999963	5339
55	5	7	9	9	STEUER	UNTERSCHLAGUNG	RECHNUNG	0		234559999999963	3999
55	5	7	10	7	BOTSCHAFTER	NATIONALITÄT	NATION	0		379990000000037	5504
55	5	7	11	23	SCHÄDEL	LEICHE	LEICHE	1		300590000000037	4274
55	5	7	12	5	ZITRONE	ERDBEERE	LUSTIG	0		648379999999981	8523
55	5	7	13	40	ARGUMENT	ENTSCHEIDUNG	ERGEBNIS	0		809559999999963	10658
55	5	7	14	33	CHARME	HERZ	CHARAKTER	0		152990000000037	2926
55	5	7	15	6	HEKTAR	ZAUN	ZAUN	1		226429999999981	3161
55	5	7	16	34	EMANZIPATION	GLEICHSTELLUNG	GLEICHSTELLUNG	1		978559999999963	12346
55	5	7	17	2	KAMMER	GEKLAPPER		0		-1	-1
55	5	7	18	36	VERMITTLUNG	INTERVIEW		0		-1	-1
55	5	7	19	28	ENTFÜHRUNG	AUSBEUTE	ABFINDUNG	0		254890000000037	15124
55	5	7	20	13	ERFOLG	LEBENSLAUF	LEISTUNG	0		255540000000037	3828
55	5	7	21	21	KRANKENWAGEN	NOTFALL	NOTFALL	1		245479999999981	4951
55	5	7	22	39	ÄRGER	FEINDSELIGKEIT	PROVOKATION	0		808009999999963	10728
55	5	7	23	25	METHODE	VERSUCH	ART	0		4734	8000
55	5	7	24	27	LAWINE	FELSBLOCK	FELSRUTCH	0		156229999999981	3629
55	5	7	25	12	WHISKY	DUDELSACK	DUDELSACK	1		1364.5	3409
55	5	7	26	19	UMWELT	GEFÄHRDUNG		0		-1	-1
55	5	7	27	26	ANTWORT	BEKENNTNIS	ERÖRTERUNG	0		867279999999981	10538
55	5	7	28	14	PROFESSOR	HOCHSCHULE	UNIVERSITÄT	0		323309999999963	6789
55	5	7	29	16	FUSSKNÖCHEL	ARM	HANDKNÖCHEL	0		172070000000019	4868
55	5	7	30	11	ÜBERBLICK	STANDPUNKT	ZUSAMMENFASSUNG	0		236190000000037	4951
55	5	7	31	22	SCHLEIM	HAFER		0		-1	-1
55	5	7	32	10	EIFERSUCHT	GRUND	GRUNDLOS	0		580479999999981	8179
55	5	7	33	30	DARBIETUNG	BEOBACHTUNG	STELLUNGNAHME	0		396890000000037	6152
55	5	7	34	38	ZAUBERER	ENTHÜLLUNG	TRICK	0		202240000000037	3314
55	5	7	35	3	AUSBILDUNG	ZUKUNFT	ENDE	0		837740000000037	8980
55	5	7	36	18	STANGE	STOSS	TANZ	0		376459999999963	4557
55	5	7	37	24	DOKTOR	KLINIK	SCHRIFT	0		100474000000004	11441
55	5	7	38	29	ALGEBRA	FUNKTION	FUNKTION	1		159679999999981	3975
55	5	7	39	37	MIKROSKOP	BAKTERIEN	BAKTERIUM	1		207509999999963	3750
55	5	7	40	1	HERZLICHKEIT	GEHÄSSIGKEIT	VERDROSSENHEIT	0		672990000000037	9210
55	6	8	1	12	ABFALL	SCHMUTZ	BIOMÜLL	0		5255	7678
55	6	8	2	34	ENTSPANNUNG	BEDROHUNG		0		-1	-1
55	6	8	3	2	GELEGENHEIT	LIEBSCHAFT	CHANCE	0		169079999999981	2554
55	6	8	4	24	SOZIALIST	PAROLE	NATIONALIST	0		268379999999981	5249
55	6	8	5	8	FAMILIE	MUTTER		0		-1	-1
55	6	8	6	20	FLEISCH	RAUBTIER	RIND	0		152809999999963	5916
55	6	8	7	32	MÜNDIGKEIT	ABHÄNGIGKEIT	TRÄGE	0		7330	10038
55	6	8	8	22	BEGINN	FOLGE	ANFANG	0		247920000000019	3309
55	6	8	9	31	VERWALTUNG	GENEHMIGUNG	BEHÖRDE	0		767709999999963	9306
55	6	8	10	17	THEMA	INTERESSE		0		-1	-1
55	6	8	11	40	GESTALTUNG	LANDSCHAFT	VERZIERUNG	0		9072	11009
55	6	8	12	23	ÄRA	ZEITALTER	ZEITALTER	1		111329999999981	2869
55	6	8	13	13	BÜSTENHALTER	BUSEN	BUSEN	1		1047	1989
55	6	8	14	5	JUNGFRAU	SCHLEIER	UMHÜLLUNG	0		669020000000019	9530
55	6	8	15	14	LÜGE	WAHRHEIT	WAHRHEIT	1		375990000000037	7308
55	6	8	16	9	BEMÜHUNGEN	ANSTRENGUNG	ANSTRENGUNG	1		135509999999963	3259
55	6	8	17	16	PERSON	SCHADEN	MENSCH	0		688770000000019	7739
55	6	8	18	6	DICHTER	ZITAT	KÜNSTLER	0		4625.5	6114
55	6	8	19	7	FENSTER	BEWOHNER	MENSCH	0		505779999999981	5852
55	6	8	20	11	REIZ	REAKTION	GEFALLEN	0		420320000000019	5752
55	6	8	21	38	PFEFFER	BUTTER	SAHNE	0		209059999999963	3005
55	6	8	22	30	STRAND	VERGNÜGEN	FREUDE	0		7008	8318
55	6	8	23	37	FISCHER	MEER	STRAND	0		101507000000002	12055
55	6	8	24	15	PLAKAT	HAMMER	WERBUNG	0		633079999999981	7653
55	6	8	25	26	ADMIRAL	WAFFENRUHE	KOMPANIE	0		397090000000037	5843
55	6	8	26	10	IRRTUM	MISSVERSTÄNDNIS	FEHLER	0		146270000000019	3022
55	6	8	27	29	SÄUGLING	WIEGE	MUTTER	0		222790000000037	3332
55	6	8	28	25	STIMMUNG	ATMOSPHÄRE	TRAURIGKEIT	0		2530.5	4059
55	6	8	29	27	ERFAHRUNG	UNWISSENHEIT	ABENTEUR	0		586090000000037	7759
55	6	8	30	18	BLASE	BAUCH		0		-1	-1
55	6	8	31	1	WOHNUNG	HEIM	BÜRO	0		220820000000019	3272
55	6	8	32	21	ERMÜDUNG	KREISLAUF	SCHLAF	0		796640000000037	11958
55	6	8	33	39	RÄUBER	DIEBSTAHL	DIEB	0		120770000000019	2721
55	6	8	34	35	LEICHTIGKEIT	SCHWERKRAFT	GRAVITATION	0		493520000000019	18685
55	6	8	35	19	LERCHE	FRÖHLICHKEIT	FREUDE	0		372359999999963	7870
55	6	8	36	36	LEERE	DUMPFHEIT		0		282929999999981	4060
55	6	8	37	28	SCHATTEN	EXISTENZ	EXISTENZ	1		136240000000037	3619
55	6	8	38	33	GETRÄNK	SCHAUM		0		-1	-1
55	6	8	39	3	GABEL	SOSSE	SUPPE	0		176640000000037	2626
55	6	8	40	4	TRANSPORT	LAGER	AUTOBAHN	0		2266.5	4223
55	7	9	1	37	STUDIUM	WIRTSCHAFT	PRÜFUNG	0		513979999999981	12529
55	7	9	2	31	ANREGUNG	BEISPIEL	VORSCHLAG	0		433090000000037	5671
55	7	9	3	4	TÜR	SCHRANK	GRIFF	0		2000.5	2877
55	7	9	4	6	BÜRGSCHAFT	VOLLMACHT	LEICHTSINN	0		325620000000019	14782
55	7	9	5	15	BÜCHEREI	VERLEIH	BILDUNG	0		586109999999963	7136
55	7	9	6	39	ABRECHNUNG	BANKIER	BEENDEN	0		834029999999981	9871
55	7	9	7	35	AUFPRALL	FALL	UNFALL	0		2680.5	3697
55	7	9	8	3	GITTER	BESCHRÄNKUNG	ENGE	0		845190000000037	9249
55	7	9	9	36	VERZIERUNG	PALAST	PALAST	1		173309999999963	2801
55	7	9	10	34	REGEL	KOMBINATION	SPIEL	0		295079999999981	4293
55	7	9	11	11	GESCHOSS	PFEIL	TREPPE	0		482959999999963	5839
55	7	9	12	26	DUFT	GERUCH	GERUCH	1		237570000000019	3345
55	7	9	13	2	GEDULD	KONTROLLE	AUSDAUER	0		195859999999963	3311
55	7	9	14	19	VERBRENNUNG	PROZESSION		0		-1	-1
55	7	9	15	40	GESCHENK	UNDANK	GEBURTSTAG	0		377690000000037	6009
55	7	9	16	25	FINDIGKEIT	EINFALL		0		-1	-1
55	7	9	17	21	ORIENTIERUNG	AUSGANG		0		-1	-1
55	7	9	18	38	SEILTÄNZER	SCHWERPUNKT	NETZ	0		301579999999981	8536
55	7	9	19	13	SARG	GRAB	GRAB	1		136979999999981	2202
55	7	9	20	16	KRANKHEIT	SYMPTOM	KRIPPE	0		1676	10769
55	7	9	21	32	GLETSCHER	POL	EIS	0		479579999999981	5269
55	7	9	22	10	VORTRAG	REDNER	REFERAT	0		380240000000037	5769
55	7	9	23	24	GANGSTER	VERBRECHEN	BANDE	0		6310	7239
55	7	9	24	33	ÄHNLICHKEIT	WIEDERHOLUNG	GEMEINSAMKEIT	0		3454.5	5269
55	7	9	25	28	GEMÜT	HEITERKEIT	STIMMUNG	0		2476	3869
55	7	9	26	7	SPRÜHREGEN	FLUSS	PFÜTZE	0		2013.5	5919
55	7	9	27	14	VERANSTALTUNG	ÖFFENTLICHKEIT	EVENT	0		205240000000037	2939
55	7	9	28	8	ANHÄNGER	MEISTER		0		-1	-1
55	7	9	29	23	TOTSCHLAG	BRUTALITÄT	BRUTAL	0		3057	8548
55	7	9	30	9	KOCHTOPF	BÜGELEISEN	DECKEL	0		649220000000019	7864
55	7	9	31	20	KUMMER	TRAURIGKEIT	SORGE	0		403359999999963	5032
55	7	9	32	27	STRICK	SCHLINGE	SCHLINGE	1		3401.5	5281
55	7	9	33	17	SONATE	KLAVIER	KLAVIER	1		159890000000037	2616
55	7	9	34	22	TAKT	HARFE	GEFÜHL	0		2512	7675
55	7	9	35	30	ZUGEHÖRIGKEIT	GENERATION	NATIONALITÄT	0		7295	10094
55	7	9	36	5	KAMERAD	OPFER	FREUNDSCHAFT	0		521790000000037	6918
55	7	9	37	18	WELLE	FLUT	TSUNAMI	0		891759999999963	10339
55	7	9	38	29	RHEUMATISMUS	IMMUNITÄT		0		-1	-1
55	7	9	39	1	INSTANZ	GESETZGEBUNG	BERUFUNG	0		220929999999981	3525
55	7	9	40	12	HALLE	TURNIER		0		-1	-1
55	8	10	1	1	PROGNOSE	GEWISSHEIT	ERGEBNIS	0		3362	4772
55	8	10	2	25	PARADIES	MENSCH	SCHÖPFUNG	0		206609999999963	5485
55	8	10	3	14	ZUSAMMENHANG	VORZEICHEN	VERBINDUNG	0		496069999999925	6912
55	8	10	4	37	NEUROSE	PSYCHOLOGIE	HIRN	0		2040.5	2926
55	8	10	5	22	LIEGE	VERANDA	VERANDA	1		210119999999925	3172
55	8	10	6	4	FAHRT	AUTOBAHN	AUTOBAHN	1		1435.5	3396
55	8	10	7	7	LOYALITÄT	BRUDER	BURDER	1		131059999999963	6012
55	8	10	8	36	GESCHLECHT	MANN	MANN	1		185019999999925	3152
55	8	10	9	8	UMARMUNG	INTEGRATION	ZUNEIGUNG	0		120728000000007	13789
55	8	10	10	6	ABSCHLUSS	PROJEKT	ENDE	0		242880000000075	5899
55	8	10	11	33	OPERATION	KOMA		0		-1	-1
55	8	10	12	19	DROGE	VERHEIMLICHUNG	RAUSCH	0		630590000000037	7364
55	8	10	13	29	ZUSPITZUNG	PUNKT	PUNKT	1		208840000000037	2986
55	8	10	14	32	SCHIFFBRUCH	UNGLÜCKSFALL	MEER	0		435759999999963	11266
55	8	10	15	9	VOLK	GEMEINDE	NATION	0		140980000000075	5347
55	8	10	16	16	STRICH	SKIZZE	LINIE	0		173159999999963	2618
55	8	10	17	20	SPIRALE	FRUCHTBARKEIT	FRUCHTBARKEIT	1		134319999999925	3662
55	8	10	18	17	KÄFER	RUINE	RUINE	1		369040000000037	4631
55	8	10	19	5	ANZUG	BÖRSE	BÜRO	0		413209999999963	6746
55	8	10	20	30	PASSION	ORGASMUS	EHRGEIZ	0		105709000000004	11866
55	8	10	21	28	ANKÜNDIGUNG	EXAMEN	VORHERSAGE	0		858519999999925	10399
55	8	10	22	35	VERLAUF	ENDUNG		0		-1	-1
55	8	10	23	3	LINIE	BUS		0		-1	-1
55	8	10	24	39	ERMORDUNG	GESTÄNDNIS	GEFANGENER	0		680159999999963	9011
55	8	10	25	21	ELITE	VERMÖGEN	REICHTUM	0		238159999999963	4809
55	8	10	26	15	PATIENT	THERAPIE	WARTEN	0		107260999999996	12141
55	8	10	27	34	VERDROSSENHEIT	RESIGNATION		0		-1	-1
55	8	10	28	26	POLITIKER	ZUVERSICHT	ZUSAGE	0		158419999999925	5187
55	8	10	29	11	DIREKTOR	GESCHÄFT		0		-1	-1
55	8	10	30	2	KAMERADSCHAFT	PARTNER	FREUND	0		343459999999963	5654
55	8	10	31	31	SAMT	STOFF	UMHANG	0		1440	2519
55	8	10	32	18	FASCHIST	IDEOLOGIE	NATIONALIST	0		581340000000037	7940
55	8	10	33	40	PEITSCHE	MISSHANDLUNG	KUTSCHE	0		214859999999963	3335
55	8	10	34	10	MAGEN	RESTAURANT	MAHLZEIT	0		280530000000075	4304
55	8	10	35	23	SCHNORCHEL	ATLANTIK	ATLANTIK	1		430490000000037	5886
55	8	10	36	38	REDAKTEUR	KORRESPONDENZ	ZEITSCHRIFT	0		213459999999963	3790
55	8	10	37	13	GENAUIGKEIT	AUFMERKSAMKEIT	PRÄZISION	0		408069999999925	12532
55	8	10	38	27	MONSTER	MUT	GEFAHR	0		428709999999963	6067
55	8	10	39	24	MAKEL	SELBSTBEWUSSTSEIN	SCHÖNHEIT	0		2010.5	3328
55	8	10	40	12	ZENTIMETER	METER	METER	1		111230000000075	2002
								96
