## Supplementary material for "Vast amounts of encoded items nullify but do not reverse the effect of sleep on declarative memory": Dataset: PAL_55_2_2.xlsx

### Sheet: Tabelle1
VP_Nr	Block	VersioN	counter	pair_code	cue	correct_answer	answer		accuracy	reactiontime1	reactiontime2
55	1	11	1	31	KOPPEL	STIER	VIEH	0		7895.9	10504
55	1	11	2	29	BUDE	KÜHLSCHRANK	WOHNUNG	0		7799.7	9119
55	1	11	3	12	ATOM	MOLEKÜL	MOLEKÜL	1		1752.7	3979
55	1	11	4	19	BEGNADIGUNG	DROHUNG	GERICHT	0		11146.8	13127
55	1	11	5	15	ATTRAKTION	WELTWUNDER		0		-1	-1
55	1	11	6	10	ZULASSUNG	NACHWEIS	NACHWEIS	1		3011.3	5478
55	1	11	7	25	PHILOSOPHIE	SINN	SINN	1		2954.5	3893
55	1	11	8	27	DOLCH	STICH	STOSS	0		6635.2	15755
55	1	11	9	21	GANS	ENTE	ENTE	1		5206	8669
55	1	11	10	17	HANDSCHRIFT	BUCHSTABE	BUCHSTABE	1		2015.3	3729
55	1	11	11	30	STRATEGIE	NÄHERUNG		0		-1	-1
55	1	11	12	40	WIND	ELEMENT	ORKAN	0		2686	4109
55	1	11	13	1	SCHALTER	FLUGHAFEN	FLUGHAFEN	1		201639999999999	3828
55	1	11	14	20	VATERUNSER	RELIGION	GEBET	0		276889999999999	9410
55	1	11	15	23	KATEGORIE	GÜLTIGKEIT		0		-1	-1
55	1	11	16	28	VERSEUCHUNG	RATTE	ELEND	0		364179999999999	11409
55	1	11	17	35	BEHANDLUNG	MANDEL	PRAXIS	0		435070000000001	6300
55	1	11	18	34	SYMBOL	WAPPEN	WAPPEN	1		260639999999999	8668
55	1	11	19	9	WAHL	GREMIUM	GREMIUM	1		165229999999999	8521
55	1	11	20	4	MEDAILLE	WETTBEWERB	WETTKAMPF	0		184010000000001	4587
55	1	11	21	33	STURZ	REGIERUNG	FALL	0		738229999999999	11050
55	1	11	22	18	TREIBSTOFF	KILOMETER	ÖL	0		3641	16330
55	1	11	23	24	AUSSCHAU	GIPFEL		0		-1	-1
55	1	11	24	36	WALZER	GALA	GALA	1		1497.5	2356
55	1	11	25	7	BODEN	FUND		0		-1	-1
55	1	11	26	13	FEHLTRITT	VERANTWORTUNG		0		-1	-1
55	1	11	27	5	INSTITUTION	ABTEILUNG	ZUSAMMENARBEIT	0		854329999999999	11479
55	1	11	28	26	HAND	GESTE		0		-1	-1
55	1	11	29	8	REKORD	ARBEITSLOSIGKEIT	LEISTUNG	0		558940000000002	7022
55	1	11	30	39	GEWINNUNG	WERBER		0		-1	-1
55	1	11	31	32	KRAMPF	BEIN	WADE	0		185209999999998	3718
55	1	11	32	11	SCHEIDUNG	INSTABILITÄT	STREIT	0		474090000000002	8761
55	1	11	33	37	HIRTE	SCHAF	SCHAF	1		112870000000001	1829
55	1	11	34	3	COMPUTER	ZEITVERTREIB	SYSTEM	0		314070000000001	4519
55	1	11	35	6	AMATEUR	HOBBY	HOBBY	1		244579999999999	4763
55	1	11	36	14	LEISTUNG	PROVISION	ZIEL	0		12223	13577
55	1	11	37	16	TRAKTOR	LENKSTANGE	LENKRAD	0		451490000000002	7260
55	1	11	38	38	WEG	WILLE	ZIEL	0		240579999999999	3277
55	1	11	39	22	KARTE	HINDERNIS		0		-1	-1
55	1	11	40	2	UNTAUGLICHKEIT	FAHRER		0		-1	-1
55	2	12	1	2	GENIE	MATHEMATIK	WAHNSINN	0		587069999999995	14711
55	2	12	2	39	ORDNUNG	ZUCHT	CHAOS	0		147889999999991	3052
55	2	12	3	12	HÖLLE	MYTHOS	MYSTERIUM	0		9590	12170
55	2	12	4	31	REICH	PROFIT	KÖNIG	0		330689999999991	4744
55	2	12	5	20	HORN	WARNUNG		0		-1	-1
55	2	12	6	38	ABEND	MORGEN	MORGEN	1		231289999999991	3821
55	2	12	7	30	DORF	ISOLATION	EINSAMKEIT	0		325189999999991	10162
55	2	12	8	23	JUGEND	SCHWIMMBAD	SÜNDE	0		918839999999991	11007
55	2	12	9	24	ALARM	ÜBUNG	ÜBUNG	1		775030000000005	8865
55	2	12	10	9	ADER	GESTEIN	BLUT	0		1896.5	7694
55	2	12	11	1	EMPFINDUNG	GELASSENHEIT	EMOTION	0		531960000000009	7109
55	2	12	12	7	HIRN	STUDIE	GEDANKE	0		401089999999991	5767
55	2	12	13	34	BLEI	STAHL	EISEN	0		335939999999991	9394
55	2	12	14	26	EVOLUTION	ERWEITERUNG	ENTWICKLUNG	0		415160000000009	6096
55	2	12	15	19	BAHNSTEIG	ANPASSUNG	FORTSCHRITT	0		3664	17151
55	2	12	16	6	SCHLACHTUNG	SCHWEIN	SCHWEIN	1		136860000000009	2453
55	2	12	17	10	ZAUBERKÜNSTLER	TRICK	TRICK	1		251369999999995	3673
55	2	12	18	11	PROGRAMM	KINO	INFORMATIK	0		459389999999991	9679
55	2	12	19	3	BEIFALL	APPLAUS	APPLAUS	1		101860000000009	8819
55	2	12	20	32	KOORDINATION	HANDHABUNG	WEISUNG	0		11182.2	16919
55	2	12	21	35	NOTLAGE	DILEMMA	SITUATION	0		511710000000009	7762
55	2	12	22	33	ERÖFFNUNG	GRÜNDUNG	BEGINN	0		216510000000009	3270
55	2	12	23	21	LIKÖR	SEKT	SEKT	1		539869999999995	10411
55	2	12	24	16	FREUNDIN	ZÄRTLICHKEIT	FREUND	0		2004	4506
55	2	12	25	27	BEEINFLUSSUNG	VERMARKTUNG	MACHT	0		822369999999995	9975
55	2	12	26	17	BEGRÜNDER	PRÄSIDENT	ANFÄNGER	0		366269999999995	5399
55	2	12	27	18	PARTY	THEKE		0		-1	-1
55	2	12	28	22	PARTEI	ABSTIMMUNG	PROGRAMM	0		786180000000005	9424
55	2	12	29	29	MOTOR	INDUSTRIALISIERUNG	INDUSTRIALISIERUNG	1		10093.3	13812
55	2	12	30	14	SCHLAFWANDELN	UNWIRKLICHKEIT	UNWACHSAM	0		554960000000009	10137
55	2	12	31	28	UNSTERBLICHKEIT	AUFERSTEHUNG	AUFERSTEHUNG	1		868110000000009	14300
55	2	12	32	40	KERZE	DOCHT	DOCHT	1		164980000000005	2368
55	2	12	33	36	EINSPARUNG	RECHNUNG	RECHNUNG	1		412180000000005	9618
55	2	12	34	15	VERHAFTUNG	KLINGE	VERBRECHEN	0		128491000000001	15398
55	2	12	35	8	KARTELL	KONSENS	BÜNDNIS	0		2330	14695
55	2	12	36	37	INVESTITION	KONZERN	KONZERN	1		589680000000005	7890
55	2	12	37	25	BESTATTUNG	SELBSTMORD		0		-1	-1
55	2	12	38	5	BINDUNG	BABY	GEMEINSAMKEIT	0		451819999999995	9492
55	2	12	39	13	STAAT	UNTERSTÜTZUNG	NATION	0		808410000000009	9494
55	2	12	40	4	KLOSTER	EINSCHRÄNKUNG	VERZICHT	0		888680000000005	12993
55	3	13	1	3	OZEAN	KRABBE	WEITE	0		104537000000002	13226
55	3	13	2	16	TRAINING	PULS	KAMPF	0		425329999999981	9474
55	3	13	3	32	KLEIDERSCHRANK	HANDSCHUH	HANDSCHUH	1		174889999999991	3509
55	3	13	4	38	SUBMISSION	ERNIEDRIGUNG	UNTERGRUND	0		3332	5041
55	3	13	5	34	FRAU	BLUSE		0		332029999999981	10251
55	3	13	6	9	STALL	KUH	KUH	1		161420000000019	2380
55	3	13	7	11	DOKUMENT	BESCHEINIGUNG		0		-1	-1
55	3	13	8	6	BEGEISTERUNG	GEFÜHL	EUPHORIE	0		353620000000019	12064
55	3	13	9	35	ZUCKER	SPEISE		0		-1	-1
55	3	13	10	29	KONJUNKTUR	DIAGNOSE	AUFSCHWUNG	0		228860000000009	6089
55	3	13	11	17	WAFFE	KRIEG	WUNDE	0		348939999999991	14914
55	3	13	12	23	STREIK	KONFLIKT	REBELLION	0		441670000000019	7896
55	3	13	13	18	BEWERTUNG	KELLNERIN	NOTE	0		382110000000009	4483
55	3	13	14	10	MILCH	KÄSE		0		-1	-1
55	3	13	15	30	HASS	GEFECHT	VERMEIDUNG	0		113567999999998	14335
55	3	13	16	37	FLAMME	LEUCHTE	FEUER	0		717229999999981	8126
55	3	13	17	28	NACHRICHT	GEBURTSTAG		0		-1	-1
55	3	13	18	8	BEWUNDERUNG	SCHÖNHEIT	ANERKENNUNG	0		226220000000019	5072
55	3	13	19	31	TEICH	ÜBERSCHWEMMUNG	SEE	0		227060000000009	7518
55	3	13	20	1	WAHNSINN	ANSTALT		0		-1	-1
55	3	13	21	24	ENTSCHLOSSENHEIT	DURCHSETZUNG	ZUVERSICHT	0		504720000000019	8299
55	3	13	22	33	SENDER	NOTIZ	ANTENNE	0		405039999999991	5697
55	3	13	23	20	ZAHL	PHYSIK	PHYSIK	1		2197.5	3643
55	3	13	24	2	PARK	VEGETATION	GRAS	0		509939999999991	6601
55	3	13	25	7	KRANZ	NEST	NEST	1		428129999999981	6202
55	3	13	26	12	TRAINER	STIL		0		-1	-1
55	3	13	27	14	MUSIK	OPER	KUNST	0		262960000000009	3659
55	3	13	28	19	INSEL	URLAUBER		0		11471.5	20001
55	3	13	29	36	KLEINIGKEIT	WAAGE	MINIMUM	0		702999999998137	9203
55	3	13	30	22	WIEDERHERSTELLUNG	VERSCHLECHTERUNG		0		-1	-1
55	3	13	31	13	ZAHLUNG	QUITTUNG	RECHNUNG	0		730120000000019	9848
55	3	13	32	4	SPRECHER	AUFRUF	KOMMENTAR	0		488720000000019	6809
55	3	13	33	25	GERICHTSHOF	UNWAHRHEIT		0		-1	-1
55	3	13	34	5	AUFTAKT	SPIEL	AUFSATZ	0		432670000000019	13852
55	3	13	35	21	REVOLUTION	WIDERSTAND	KAMPF	0		8370.5	11213
55	3	13	36	40	REGENSCHIRM	BEDARF	KLEINIGKEIT	0		169620000000019	12996
55	3	13	37	27	SUBSTANZ	SEELE	ANSTRENGUNG	0		113636000000001	13379
55	3	13	38	26	KUNSTWERK	AUFMACHUNG	GEMÄLDE	0		288189999999991	5150
55	3	13	39	39	FREILASSUNG	AUFENTHALT	GEFANGEN	0		836939999999991	9615
55	3	13	40	15	VERBRÜDERUNG	ENTSCHULDIGUNG	BÜNDNIS	0		395589999999991	11152
55	4	14	1	38	ZELT	ZIRKUS	ZIRKUS	1		6587	8873
55	4	14	2	5	GANG	TOR	VERLETZUNG	0		274720000000019	13061
55	4	14	3	4	INFLATION	ENTWERTUNG	MINDERUNG	0		605770000000019	17731
55	4	14	4	25	FRIEDEN	ALLIANZ	SCHÖPFUNG	0		481829999999981	7720
55	4	14	5	32	SCHLUSSFOLGERUNG	KONSEQUENZ	ENDE	0		520210000000009	16223
55	4	14	6	1	GEMEINSCHAFT	ZUSAMMENARBEIT	ZUSAMMENHALT	0		214179999999981	3911
55	4	14	7	31	TOD	NOTWEHR		0		-1	-1
55	4	14	8	16	FREUNDSCHAFT	GEFÄHRTE	EMOTION	0		810639999999991	9389
55	4	14	9	20	ERKLÄRUNG	WISSENSCHAFT	ERLÄUTERUNG	0		410529999999981	6563
55	4	14	10	26	RASSE	NATIONALIST	NAZI	0		493160000000009	17422
55	4	14	11	2	SOLO	MUSIKINSTRUMENT		0		-1	-1
55	4	14	12	34	NACHBARSCHAFT	HECKE	HECKE	1		234160000000009	3669
55	4	14	13	11	PRÄDIKAT	PRIMA	SCHÖN	0		201989999999991	3255
55	4	14	14	29	FAUST	GEWALT	HAND	0		101342000000002	10773
55	4	14	15	18	KONFRONTATION	RACHE	GEGENSEITIG	0		484529999999981	10951
55	4	14	16	21	UNABHÄNGIGKEIT	SELBSTBESTIMMUNG		0		-1	-1
55	4	14	17	40	LEBER	ORGAN	ORGAN	1		134389999999991	2455
55	4	14	18	39	GESELLSCHAFT	EINHEIT	VOLK	0		429660000000009	7252
55	4	14	19	6	LIMIT	MAXIMUM	MAXIMUM	1		262829999999981	6742
55	4	14	20	37	PARLAMENT	KANZLER	KANZLER	1		229979999999981	3596
55	4	14	21	19	MINIMUM	NOTWENDIGKEIT	BODEN	0		644879999999981	7264
55	4	14	22	30	DIAKONIE	VERSORGUNG	VERSORGUNG	1		144779999999981	3079
55	4	14	23	24	VATER	VORBILD	VORBILD	1		360510000000009	4669
55	4	14	24	13	URLAUB	AUSFALL	KONTINENT	0		462929999999981	9226
55	4	14	25	28	SCHLÄGER	KRIMINALITÄT	SPIEL	0		913039999999991	10230
55	4	14	26	15	LAMM	MITTAGESSEN		0		-1	-1
55	4	14	27	8	EXPERIMENT	UNTERSUCHUNG	TEST	0		252070000000019	3186
55	4	14	28	33	KNOBLAUCH	VAMPIR	VAMPIR	1		156979999999981	2861
55	4	14	29	10	SCHMUGGEL	IMPORT	IMPORT	1		158779999999981	2757
55	4	14	30	36	SÄUFER	WIRT	DROGE	0		11181.5	12579
55	4	14	31	17	TECHNOLOGIE	GEHIRNWÄSCHE	INSTITUT	0		404510000000009	9295
55	4	14	32	35	LIST	NAZI	TÄUSCHUNG	0		338829999999981	4784
55	4	14	33	23	FLÜCHTLING	ASYL	ASYL	1		1070.5	2809
55	4	14	34	22	AUTOR	ERFINDUNG	SCHRIFT	0		1856.5	8209
55	4	14	35	7	VORBEREITUNG	VERÖFFENTLICHUNG	ERGEBNIS	0		106847999999998	11955
55	4	14	36	14	WANGE	CHRIST		0		-1	-1
55	4	14	37	27	HINDERUNG	SIEGEL	SIEGEL	1		902220000000019	12309
55	4	14	38	3	IDIOT	UNSINN	DUMM	0		168139999999991	3785
55	4	14	39	12	UNHEIL	ALPTRAUM	TEUFEL	0		510110000000009	6082
55	4	14	40	9	INTENSIVSTATION	KRANKENHAUS	KRANKENHAUS	1		197860000000009	4483
55	5	15	1	28	BILD	FOTO	RAHMEN	0		682990000000037	7949
55	5	15	2	33	TAGEBUCH	BIOGRAPHIE	BIOGRAPHIE	1		267029999999981	5888
55	5	15	3	31	ERMITTLUNG	SCHULD	TATSACHE	0		631509999999963	7857
55	5	15	4	32	FORMEL	BERECHNUNG	BERECHNUNG	1		127082999999998	15608
55	5	15	5	11	SCHÄTZUNG	SPEKULATION	GENAUIGKEIT	0		310340000000037	9110
55	5	15	6	18	ERNÄHRUNG	EIWEIß	MAHLZEIT	0		697409999999963	8992
55	5	15	7	21	AUSEINANDERSETZUNG	ÜBERLEGUNG	KOMPROMISS	0		3945	6249
55	5	15	8	30	ERDBALL	WELTKARTE	WELTKARTE	1		147729999999981	3635
55	5	15	9	16	SONNE	GRAD	MOND	0		414379999999981	4850
55	5	15	10	26	POLIZEI	EINSATZ		0		-1	-1
55	5	15	11	29	INTERVENTION	STREIT	KRIEG	0		114349000000004	18670
55	5	15	12	2	UNTERSCHRIFT	FORMULAR	FORMULAR	1		323529999999981	4860
55	5	15	13	4	BRILLE	KRAWATTE	OHR	0		736840000000037	17770
55	5	15	14	34	PATRIOTISMUS	EXTREMISMUS	NATIONALISMUS	0		233159999999963	4646
55	5	15	15	36	INFORMATIK	PROGRAMMIERUNG	PR	0		942879999999981	20002
55	5	15	16	19	ARBEITER	EINKOMMEN		0		990999999996275	9098
55	5	15	17	9	SUBKULTUR	UNTERGRUND	UNTERGRUND	1		394270000000019	5670
55	5	15	18	39	DESSERT	HONIG	NACHTISCH	0		109302000000002	12610
55	5	15	19	37	BEFRAGUNG	MEHRHEIT	UMFRAGE	0		769070000000019	12653
55	5	15	20	6	MANDANT	RECHT	GERICHT	0		9945	13582
55	5	15	21	22	STROH	WALDBRAND	FEUER	0		715459999999963	13511
55	5	15	22	38	GEGNER	WAFFENSTILLSTAND		0		-1	-1
55	5	15	23	1	PYRAMIDE	ARCHITEKTUR	ARCHITEKTUR	1		256820000000019	5920
55	5	15	24	7	DONNER	BLITZ	BLITZ	1		109940000000037	4248
55	5	15	25	13	WANDEL	ZWISCHENZEIT	VERÄNDERUNG	0		104204000000004	11991
55	5	15	26	40	BEARBEITUNG	HONORAR		0		-1	-1
55	5	15	27	10	ZOO	BÄR	BÄR	1		118090000000037	1826
55	5	15	28	25	DRECK	VERUNREINIGUNG	VERUNREINIGUNG	1		169540000000037	5705
55	5	15	29	27	KUNST	ARTIST	MUSIK	0		112327000000002	13888
55	5	15	30	15	TRITT	SOHLE	VORWÄRTS	0		9319.5	13139
55	5	15	31	5	STÜTZE	BEGLEITER	FREUNDSCHAFT	0		427170000000019	8883
55	5	15	32	20	REGENBOGEN	FARBE	FARBE	1		4810.5	6491
55	5	15	33	17	KOOPERATION	MITHILFE	ZUSAMMENARBEIT	0		260340000000037	4883
55	5	15	34	14	REGIME	ZERSCHLAGUNG	KÖNIG	0		289790000000037	7480
55	5	15	35	23	OPPOSITION	VERWEIGERUNG	GEGENMEINUNG	0		6747	9113
55	5	15	36	35	GOTT	VEREHRUNG	RELIGION	0		154032000000002	17581
55	5	15	37	24	AKTEUR	DRAMATIK	SPIELER	0		335670000000019	4601
55	5	15	38	12	TECHNIKER	INGENIEUR		0		-1	-1
55	5	15	39	3	VORSTAND	LEITER	BOSS	0		281940000000037	3712
55	5	15	40	8	GELIEBTE	GEHEIMNIS	ROMANTIK	0		525640000000037	7652
55	6	16	1	12	KAPITALISMUS	KOMMUNISMUS	KOMMUNALISMUS	0		168009999999963	10205
55	6	16	2	34	STUDENT	KLAUSUR	PROFESSOR	0		12479	14562
55	6	16	3	20	ANLAGE	RENDITE		0		-1	-1
55	6	16	4	25	CHARAKTER	OFFENHEIT	OFFENHEIT	1		430390000000037	5914
55	6	16	5	26	PUBLIKUM	ZUSCHAUER	MENGE	0		639620000000019	9014
55	6	16	6	31	EXEKUTION	ERSCHIEßUNG	ERHÄNGEN	0		217540000000037	5345
55	6	16	7	36	BOMBE	TERRORIST	TERRORIST	1		1829	3510
55	6	16	8	27	ROUTE	HEIMWEG	STRECKE	0		968490000000037	11224
55	6	16	9	3	SEE	WASSER	BACH	0		573059999999963	17621
55	6	16	10	35	FREUDE	LUST	LACHEN	0		6302.5	7402
55	6	16	11	32	BAUER	FARM	FARM	1		387640000000037	5201
55	6	16	12	19	AFFÄRE	PARTNERSCHAFT	PARTNER	0		117889000000004	15111
55	6	16	13	13	JOURNALIST	PRESSEFREIHEIT	ZEITUNG	0		677540000000037	7892
55	6	16	14	22	DIREKTION	BESCHLUSS		0		-1	-1
55	6	16	15	11	PHASE	STADIUM	PUNKT	0		11231.5	20001
55	6	16	16	23	BOSS	HEMD	AUFTRAG	0		549870000000019	7972
55	6	16	17	16	BIRKE	LAUB	LAUB	1		574690000000037	6614
55	6	16	18	18	ASSISTENT	PROFESSION	GEHILFE	0		2518	3554
55	6	16	19	15	VISUM	TOURISMUS	FLUGZEUG	0		471540000000037	6149
55	6	16	20	38	PRIESTER	KATHEDRALE	KATHEDRALE	1		504170000000019	7007
55	6	16	21	8	BEFUGNIS	ERMÄCHTIGUNG	ERLAUBNIS	0		120737999999998	16205
55	6	16	22	30	AUSKUNFT	PROPAGANDA	PROPAGANDA	1		302309999999963	4841
55	6	16	23	39	FLIRT	ROMANTIK	ROMANTIK	1		1435.5	2968
55	6	16	24	14	KOCH	OFEN	RESTAURANT	0		7402.5	11591
55	6	16	25	9	SCHNITT	FILM	HAARE	0		580959999999963	6560
55	6	16	26	4	UNRECHT	BENACHTEILIGUNG	FAIR	0		4349.5	5286
55	6	16	27	21	RANG	HIERARCHIE	HIERARCHIE	1		728409999999963	12450
55	6	16	28	17	JUSTIZ	GLAUBWÜRDIGKEIT	GLEICHGÜLTIG	0		847579999999981	20001
55	6	16	29	1	BEHÖRDE	KÜNDIGUNG	AMT	0		2748	3516
55	6	16	30	2	GEFAHR	HAI	UNFALL	0		8467	20003
55	6	16	31	37	MÖRDER	SÜNDE	BRUTAL	0		129600999999996	14909
55	6	16	32	33	VERGÜTUNG	GELD	GEHALT	0		2220	3038
55	6	16	33	40	VIRUS	ERREGER	INFEKTION	0		165520000000019	4973
55	6	16	34	24	MODE	HOSE	GESCHÄFT	0		910470000000019	10717
55	6	16	35	7	KOMMENTAR	PRESSE	STELLUNGNAHME	0		679729999999981	8869
55	6	16	36	29	GERICHT	VERHANDLUNG	VERHANDLUNG	1		379420000000019	6429
55	6	16	37	28	BOOT	MATROSE	MATROSE	1		429529999999981	5413
55	6	16	38	10	FLÄCHE	ZENTRUM	WIESE	0		430829999999981	5245
55	6	16	39	6	BEVÖLKERUNG	MASSE	NATION	0		284709999999963	3691
55	6	16	40	5	NATION	EINIGKEIT	GESELLSCHAFT	0		709970000000019	8907
55	7	1	1	8	BARGELD	WERT	MÜNZE	0		278159999999963	3870
55	7	1	2	22	LÖSUNG	PROBLEM	STRATEGIE	0		357659999999963	5325
55	7	1	3	15	BECHER	KAFFEE		0		-1	-1
55	7	1	4	29	MANGEL	VERZICHT	FEHLER	0		636829999999981	8147
55	7	1	5	10	ABSPRACHE	VERTRAG	GEMEINSAM	0		102527000000002	12071
55	7	1	6	23	SÄNGER	KÜNSTLER	OPER	0		5570.5	6299
55	7	1	7	7	ZEITUNG	DRUCK	SCHRIFT	0		315729999999981	5268
55	7	1	8	25	SPASS	FEIER	LAUNE	0		314229999999981	6079
55	7	1	9	36	RÜCKSCHRITT	VERGANGENHEIT	VERGANGENHEIT	1		436140000000037	6406
55	7	1	10	5	BERUF	ANERKENNUNG	BERUFUNG	0		189840000000037	9820
55	7	1	11	12	NUTZEN	KOSTEN	GEBRAUCH	0		211420000000019	3764
55	7	1	12	38	FÄHIGKEIT	VERANLAGUNG	KÖNNEN	0		469840000000037	6711
55	7	1	13	17	STAUB	SAUBERKEIT	SCHMUTZ	0		2886	4384
55	7	1	14	27	GRUNDRECHT	VERFASSUNG	VERFASSUNG	1		146540000000037	3391
55	7	1	15	13	KUGEL	QUADRAT	QUADRAT	1		432190000000037	7134
55	7	1	16	1	PELZ	FUCHS	FUCHS	1		120740000000037	1927
55	7	1	17	21	DEMOKRATIE	SYSTEM	SYSTEM	1		219320000000019	4990
55	7	1	18	2	MASCHINE	APPARAT	FORTSCHRITT	0		7091	9189
55	7	1	19	9	FORM	KREIS	RECHTECK	0		937370000000019	11009
55	7	1	20	16	VOGEL	KATZE		0		-1	-1
55	7	1	21	32	EINGEBUNG	IDEE	ERKENNTNIS	0		1747	3769
55	7	1	22	20	INFORMATION	INHALT	AUSKUNFT	0		103497999999998	11770
55	7	1	23	39	SCHAMGEFÜHL	KÖRPER	KÖRPER	1		133009999999963	2999
55	7	1	24	14	STERN	WEIHNACHTEN	HIMMEL	0		888920000000019	10314
55	7	1	25	34	EMPFEHLUNG	RAT	HILFE	0		8279	9352
55	7	1	26	30	BEGRIFF	BEDEUTUNG	WORT	0		663179999999981	7219
55	7	1	27	35	FIGUR	BRETT		0		-1	-1
55	7	1	28	24	BEDÜRFNIS	WERBUNG		0		-1	-1
55	7	1	29	33	RÜSTUNG	ANGRIFF	ANGRIFF	1		338340000000037	4647
55	7	1	30	11	GEHIRN	BEWUSSTSEIN		0		-1	-1
55	7	1	31	26	SKLAVE	KÖNIG	KÖNIG	1		238020000000019	3909
55	7	1	32	31	NÄSSE	GEWITTER	GEWITTER	1		4414	5901
55	7	1	33	18	TRINKSPRUCH	SPRICHWORT	SPRICHWORT	1		315040000000037	5693
55	7	1	34	4	STURM	WINDHAUCH	WIND	0		499909999999963	6339
55	7	1	35	37	ANEKDOTE	WITZ	WITZ	1		145020000000019	2524
55	7	1	36	6	CHAOS	STRUKTUR	ORDNUNG	0		151559999999963	3052
55	7	1	37	19	ERDE	STEIN	KUGEL	0		5692.5	7318
55	7	1	38	40	PUPPE	KIND	KIND	1		118109999999963	3937
55	7	1	39	3	STILLE	EINSAMKEIT		0		-1	-1
55	7	1	40	28	URHEBER	KAUSALITÄT	ERFINDUNG	0		386170000000019	6056
55	8	2	1	38	NEFFE	GROSSMUTTER	GROSSMUTTER	1		188419999999925	4166
55	8	2	2	39	FASS	KELLER	KELLER	1		267209999999963	3488
55	8	2	3	23	BUNGALOW	SIEDLUNG	WOHNUNG	0		517009999999963	7053
55	8	2	4	8	BERG	HÜTTE	SEE	0		446530000000075	5118
55	8	2	5	3	VERLUST	ABNAHME		0		-1	-1
55	8	2	6	13	TIER	FROSCH	FROSCH	1		6821	8085
55	8	2	7	6	ZUWACHS	FORTSCHRITT		0		-1	-1
55	8	2	8	25	DISZIPLIN	GEHORSAM	ANSTRENGUNG	0		2126.5	4679
55	8	2	9	21	ANSTAND	SITTE	RUHM	0		3382.5	4349
55	8	2	10	37	DÄMMERUNG	MORGENGRAUEN	MORGENGRAUEN	1		133290000000037	3989
55	8	2	11	7	GRAS	VIEH	HÜGEL	0		520230000000075	6137
55	8	2	12	36	AUSWERTUNG	ERGEBNIS		0		-1	-1
55	8	2	13	26	FRAGE	EINWAND	ANREIZ	0		927919999999925	10707
55	8	2	14	4	KRITIK	ZWEIFEL	ANMERKUNG	0		227680000000075	6332
55	8	2	15	35	ANFORDERUNG	SCHWIERIGKEIT		0		-1	-1
55	8	2	16	27	SCHICKSAL	IRONIE	UNFALL	0		264080000000075	7113
55	8	2	17	32	TRAUM	WIRKLICHKEIT	SCHLAFWANDELN	0		426869999999925	8995
55	8	2	18	34	PRÜFUNG	MISSERFOLG		0		-1	-1
55	8	2	19	16	KRITERIUM	AUSWAHL		0		-1	-1
55	8	2	20	29	TAL	WIESE	BACH	0		230359999999963	3886
55	8	2	21	15	SEEGANG	DAMPFER	SCHIFF	0		296440000000037	8572
55	8	2	22	31	HÄRTE	KRAFT	ANSTRENGUNG	0		289209999999963	5177
55	8	2	23	2	MALER	PIANIST	ARTIST	0		590640000000037	7280
55	8	2	24	17	VERSCHLEIERUNG	KOPFTUCH	KOPFTUCH	1		879430000000075	10849
55	8	2	25	40	POSTKUTSCHE	PFERD	PFERD	1		1561	2658
55	8	2	26	11	EHE	VERLOBUNG	VERLOBUNG	1		120840000000037	2671
55	8	2	27	12	KOMÖDIE	DRAMA	DRAMA	1		279180000000075	3674
55	8	2	28	18	SCHMETTERLING	BLÜTE	BLÜTE	1		116709999999963	2306
55	8	2	29	24	GNADE	BARMHERZIGKEIT	BARMHERZIGKEIT	1		2575	5489
55	8	2	30	30	SPRACHE	AKUSTIK		0		-1	-1
55	8	2	31	20	BEGRÜSSUNG	FREUNDLICHKEIT	HERZLICHKEIT	0		395580000000075	6438
55	8	2	32	10	ILLUSION	WAHRNEHMUNG		0		-1	-1
55	8	2	33	28	UHR	KIRCHE		0		-1	-1
55	8	2	34	1	BLICK	PERSPEKTIVE	FREUNDLICHKEIT	0		4878.5	6898
55	8	2	35	14	HAUT	BLUT	ADER	0		292669999999925	7667
55	8	2	36	5	FREUND	VERTRAUEN	TREUE	0		1776.5	6026
55	8	2	37	33	ERLÖSUNG	HIMMELREICH		0		-1	-1
55	8	2	38	22	MACHT	HERRSCHER	REICH	0		280359999999963	9260
55	8	2	39	19	GEISEL	GEFANGENER	GEFANGENER	1		161880000000075	3548
55	8	2	40	9	GESPENST	ERSCHEINUNG	ERSCHEINUNG	1		3154.5	5057
								82
