## Supplementary material for "Vast amounts of encoded items nullify but do not reverse the effect of sleep on declarative memory": Dataset: PAL_55_2_3.xlsx

### Sheet: Sheet1
VP_Nr	Block	VersioN	counter	pair_code	cue	correct_answer	answer		accuracy	reactiontime1	reactiontime2
55	1	11	1	40	WIND	ELEMENT	BÖE	0		5446.5	6139
55	1	11	2	15	ATTRAKTION	WELTWUNDER	FREIZEIT	0		2832	6963
55	1	11	3	17	HANDSCHRIFT	BUCHSTABE	BUCHSTABE	1		1688.8	3582
55	1	11	4	23	KATEGORIE	GÜLTIGKEIT		0		-1	-1
55	1	11	5	8	REKORD	ARBEITSLOSIGKEIT	WETTBEWERB	0		1892.5	13130
55	1	11	6	9	WAHL	GREMIUM	GREMIUM	1		2497.2	4359
55	1	11	7	12	ATOM	MOLEKÜL	MOLEKÜL	1		1125.1	3451
55	1	11	8	37	HIRTE	SCHAF	SCHAF	1		1060.9	1881
55	1	11	9	22	KARTE	HINDERNIS	REGION	0		732539999999999	8711
55	1	11	10	36	WALZER	GALA	GALA	1		1423.5	2849
55	1	11	11	18	TREIBSTOFF	KILOMETER	ÖL	0		5972.2	6783
55	1	11	12	32	KRAMPF	BEIN	WADE	0		1890.3	2979
55	1	11	13	21	GANS	ENTE	ENTE	1		1459.3	2159
55	1	11	14	33	STURZ	REGIERUNG	FALL	0		353960000000001	4399
55	1	11	15	16	TRAKTOR	LENKSTANGE	LENKRAD	0		232960000000001	5669
55	1	11	16	26	HAND	GESTE	FINGER	0		644989999999999	7915
55	1	11	17	2	UNTAUGLICHKEIT	FAHRER	FEHLER	0		690589999999999	8273
55	1	11	18	1	SCHALTER	FLUGHAFEN	FLUGHAFEN	1		1360.3	2934
55	1	11	19	6	AMATEUR	HOBBY	HOBBY	1		387960000000001	4714
55	1	11	20	27	DOLCH	STICH	STOSSEN	0		626289999999999	8456
55	1	11	21	7	BODEN	FUND	FINDEN	0		1759	2864
55	1	11	22	13	FEHLTRITT	VERANTWORTUNG	SOHLE	0		290060000000001	4096
55	1	11	23	25	PHILOSOPHIE	SINN	SINN	1		104420000000001	1849
55	1	11	24	14	LEISTUNG	PROVISION	KONZENTRATION	0		633120000000001	9012
55	1	11	25	5	INSTITUTION	ABTEILUNG		0		-1	-1
55	1	11	26	19	BEGNADIGUNG	DROHUNG		0		3516.5	7425
55	1	11	27	28	VERSEUCHUNG	RATTE	VERSCHMUTZUNG	0		300570000000001	5767
55	1	11	28	30	STRATEGIE	NÄHERUNG	WISSEN	0		7003.5	8366
55	1	11	29	39	GEWINNUNG	WERBER	ERZEUGNIS	0		231020000000001	4869
55	1	11	30	35	BEHANDLUNG	MANDEL	APOTHEKE	0		348539999999999	5253
55	1	11	31	4	MEDAILLE	WETTBEWERB	WETTKAMPF	0		1437	3683
55	1	11	32	31	KOPPEL	STIER	VIEH	0		205320000000001	2964
55	1	11	33	38	WEG	WILLE	LANDSCHAFT	0		473810000000001	6228
55	1	11	34	24	AUSSCHAU	GIPFEL	VOGEL	0		2241	3710
55	1	11	35	3	COMPUTER	ZEITVERTREIB	TECHNIK	0		240279999999999	3926
55	1	11	36	29	BUDE	KÜHLSCHRANK	WOHNUNG	0		201120000000001	3470
55	1	11	37	20	VATERUNSER	RELIGION	GEBET	0		198560000000001	5609
55	1	11	38	34	SYMBOL	WAPPEN	FRIEDEN	0		122110000000001	2799
55	1	11	39	10	ZULASSUNG	NACHWEIS	SCHEIN	0		231979999999999	3318
55	1	11	40	11	SCHEIDUNG	INSTABILITÄT		0		-1	-1
55	2	12	1	20	HORN	WARNUNG	NASE	0		486289999999991	5867
55	2	12	2	14	SCHLAFWANDELN	UNWIRKLICHKEIT	UMGEBUNG	0		520680000000005	7152
55	2	12	3	16	FREUNDIN	ZÄRTLICHKEIT	VERTRAUEN	0		149980000000005	7611
55	2	12	4	7	HIRN	STUDIE	GEDANKEN	0		315469999999995	5739
55	2	12	5	31	REICH	PROFIT	KÖNIG	0		121039999999991	6977
55	2	12	6	2	GENIE	MATHEMATIK	FÄHIGKEIT	0		497130000000005	6689
55	2	12	7	33	ERÖFFNUNG	GRÜNDUNG	BEGINN	0		226080000000005	3633
55	2	12	8	13	STAAT	UNTERSTÜTZUNG	BÜNDNIS	0		7984.5	9627
55	2	12	9	6	SCHLACHTUNG	SCHWEIN	SCHWEIN	1		1155.5	2558
55	2	12	10	12	HÖLLE	MYTHOS	UNWIRKLICHKEIT	0		357130000000005	7306
55	2	12	11	9	ADER	GESTEIN	HAUT	0		138430000000005	2629
55	2	12	12	3	BEIFALL	APPLAUS	APPLAUS	1		529930000000005	6863
55	2	12	13	39	ORDNUNG	ZUCHT	SAUBERKEIT	0		354330000000005	5089
55	2	12	14	25	BESTATTUNG	SELBSTMORD	TRAURIGKEIT	0		640119999999995	9518
55	2	12	15	30	DORF	ISOLATION	EINSAMKEIT	0		538239999999991	7309
55	2	12	16	17	BEGRÜNDER	PRÄSIDENT		0		-1	-1
55	2	12	17	18	PARTY	THEKE	FREUDE	0		2951	4082
55	2	12	18	37	INVESTITION	KONZERN	KAPITAL	0		7716	8986
55	2	12	19	29	MOTOR	INDUSTRIALISIERUNG		0		-1	-1
55	2	12	20	10	ZAUBERKÜNSTLER	TRICK	VERWANDLUNG	0		182489999999991	3879
55	2	12	21	26	EVOLUTION	ERWEITERUNG	VERÄNDERUNG	0		612180000000005	8210
55	2	12	22	35	NOTLAGE	DILEMMA		0		-1	-1
55	2	12	23	27	BEEINFLUSSUNG	VERMARKTUNG	ANPASSUNG	0		798310000000009	9758
55	2	12	24	34	BLEI	STAHL	EISEN	0		246180000000005	3320
55	2	12	25	28	UNSTERBLICHKEIT	AUFERSTEHUNG	AUFERSTEHUNG	1		207230000000005	6469
55	2	12	26	19	BAHNSTEIG	ANPASSUNG	ABSCHNITT	0		372569999999995	5209
55	2	12	27	11	PROGRAMM	KINO	ABLAUF	0		2771.5	7982
55	2	12	28	38	ABEND	MORGEN	MORGEN	1		186689999999991	2877
55	2	12	29	21	LIKÖR	SEKT	SEKT	1		320480000000005	3877
55	2	12	30	4	KLOSTER	EINSCHRÄNKUNG	VERZICHT	0		629330000000005	7967
55	2	12	31	22	PARTEI	ABSTIMMUNG	ZUSPRUCH	0		5958.5	8154
55	2	12	32	23	JUGEND	SCHWIMMBAD	SÜNDE	0		189239999999991	2659
55	2	12	33	8	KARTELL	KONSENS	BÜNDNIS	0		225439999999991	5011
55	2	12	34	40	KERZE	DOCHT	DOCHT	1		940600000000093	1765
55	2	12	35	24	ALARM	ÜBUNG	ÜBUNG	1		244969999999995	3339
55	2	12	36	32	KOORDINATION	HANDHABUNG	ANGABE	0		586310000000009	7250
55	2	12	37	15	VERHAFTUNG	KLINGE	GEFANGENER	0		558210000000009	8428
55	2	12	38	5	BINDUNG	BABY	ZUSAMMENHALT	0		301960000000009	4719
55	2	12	39	1	EMPFINDUNG	GELASSENHEIT	GEFÜHL	0		283130000000005	3949
55	2	12	40	36	EINSPARUNG	RECHNUNG		0		-1	-1
55	3	13	1	34	FRAU	BLUSE		0		465679999999981	6018
55	3	13	2	15	VERBRÜDERUNG	ENTSCHULDIGUNG		0		-1	-1
55	3	13	3	9	STALL	KUH	KUH	1		229139999999991	3110
55	3	13	4	6	BEGEISTERUNG	GEFÜHL	AUSDRUCK	0		287010000000009	10018
55	3	13	5	26	KUNSTWERK	AUFMACHUNG	GALLERIE	0		743979999999981	12448
55	3	13	6	1	WAHNSINN	ANSTALT		0		-1	-1
55	3	13	7	30	HASS	GEFECHT		0		-1	-1
55	3	13	8	21	REVOLUTION	WIDERSTAND	AUFSTAND	0		760139999999991	9082
55	3	13	9	38	SUBMISSION	ERNIEDRIGUNG	UNTERGRUND	0		173339999999991	4205
55	3	13	10	35	ZUCKER	SPEISE	SÜS	0		668170000000019	7537
55	3	13	11	28	NACHRICHT	GEBURTSTAG		0		-1	-1
55	3	13	12	5	AUFTAKT	SPIEL	START	0		272360000000009	3692
55	3	13	13	16	TRAINING	PULS	WIEDERHOLUNG	0		3891.5	6656
55	3	13	14	22	WIEDERHERSTELLUNG	VERSCHLECHTERUNG	REPARATUR	0		457060000000009	6543
55	3	13	15	37	FLAMME	LEUCHTE		0		881710000000009	12123
55	3	13	16	32	KLEIDERSCHRANK	HANDSCHUH	HANDSCHUH	1		157229999999981	3051
55	3	13	17	17	WAFFE	KRIEG	KRIMINELL	0		403810000000009	6199
55	3	13	18	19	INSEL	URLAUBER	EINSAM	0		221170000000019	3183
55	3	13	19	33	SENDER	NOTIZ	FERNSEH	0		327560000000009	4855
55	3	13	20	3	OZEAN	KRABBE	MEER	0		547329999999981	6156
55	3	13	21	12	TRAINER	STIL	LEITER	0		6657	7626
55	3	13	22	31	TEICH	ÜBERSCHWEMMUNG	GARTEN	0		191960000000009	2964
55	3	13	23	23	STREIK	KONFLIKT	REBELLION	0		206170000000019	3980
55	3	13	24	4	SPRECHER	AUFRUF		0		-1	-1
55	3	13	25	36	KLEINIGKEIT	WAAGE	GEFALLEN	0		560679999999981	6868
55	3	13	26	27	SUBSTANZ	SEELE	MITTEL	0		194789999999991	2945
55	3	13	27	25	GERICHTSHOF	UNWAHRHEIT	JUSTIZ	0		284620000000019	4739
55	3	13	28	2	PARK	VEGETATION		0		-1	-1
55	3	13	29	20	ZAHL	PHYSIK	PHYSIK	1		166720000000019	3574
55	3	13	30	10	MILCH	KÄSE	EUTER	0		312789999999991	4028
55	3	13	31	39	FREILASSUNG	AUFENTHALT	ZUKUNFT	0		431760000000009	5784
55	3	13	32	11	DOKUMENT	BESCHEINIGUNG	NOTIZEN	0		514889999999991	6913
55	3	13	33	7	KRANZ	NEST	NEST	1		1719.5	2455
55	3	13	34	18	BEWERTUNG	KELLNERIN	KRITIK	0		461839999999991	5803
55	3	13	35	40	REGENSCHIRM	BEDARF		0		-1	-1
55	3	13	36	13	ZAHLUNG	QUITTUNG		0		-1	-1
55	3	13	37	14	MUSIK	OPER	KUNST	0		500279999999981	6134
55	3	13	38	24	ENTSCHLOSSENHEIT	DURCHSETZUNG	ZUVERSICHT	0		420110000000009	6257
55	3	13	39	8	BEWUNDERUNG	SCHÖNHEIT	FREUDE	0		540620000000019	6595
55	3	13	40	29	KONJUNKTUR	DIAGNOSE	AUFSCHWUNG	0		154239999999991	3089
55	4	14	1	4	INFLATION	ENTWERTUNG	WERTMINDERUNG	0		3532	6134
55	4	14	2	31	TOD	NOTWEHR	AUFERSTEHUNG	0		226829999999981	5909
55	4	14	3	40	LEBER	ORGAN		0		-1	-1
55	4	14	4	37	PARLAMENT	KANZLER	KANZLER	1		1881	3122
55	4	14	5	15	LAMM	MITTAGESSEN	FLEISCH	0		236360000000009	3646
55	4	14	6	5	GANG	TOR	TOR	1		393270000000019	4508
55	4	14	7	39	GESELLSCHAFT	EINHEIT	ANSAMMLUNG	0		599170000000019	13734
55	4	14	8	9	INTENSIVSTATION	KRANKENHAUS	KRANKENHAUS	1		182779999999981	5708
55	4	14	9	14	WANGE	CHRIST	NAZI	0		4376.5	5354
55	4	14	10	33	KNOBLAUCH	VAMPIR	VAMPIR	1		205079999999981	4240
55	4	14	11	28	SCHLÄGER	KRIMINALITÄT	TENNIS	0		362210000000009	4999
55	4	14	12	32	SCHLUSSFOLGERUNG	KONSEQUENZ	ERGEBNIS	0		3295	5469
55	4	14	13	13	URLAUB	AUSFALL	ENTSPANNUNG	0		727270000000019	9321
55	4	14	14	24	VATER	VORBILD	VORBILD	1		419970000000019	5428
55	4	14	15	18	KONFRONTATION	RACHE	OPPOSITION	0		418610000000009	6726
55	4	14	16	19	MINIMUM	NOTWENDIGKEIT		0		-1	-1
55	4	14	17	25	FRIEDEN	ALLIANZ	BÜNDNIS	0		660329999999981	8248
55	4	14	18	11	PRÄDIKAT	PRIMA	SCHÖN	0		143629999999981	2458
55	4	14	19	20	ERKLÄRUNG	WISSENSCHAFT		0		-1	-1
55	4	14	20	29	FAUST	GEWALT	KAMPF	0		272629999999981	3639
55	4	14	21	1	GEMEINSCHAFT	ZUSAMMENARBEIT	ZUSAMMENHALT	0		226920000000019	4178
55	4	14	22	16	FREUNDSCHAFT	GEFÄHRTE	TREUE	0		2341.5	3081
55	4	14	23	27	HINDERUNG	SIEGEL	SIGEL	1		100513999999999	11570
55	4	14	24	7	VORBEREITUNG	VERÖFFENTLICHUNG		0		-1	-1
55	4	14	25	38	ZELT	ZIRKUS	ZIRKUS	1		247160000000009	3670
55	4	14	26	17	TECHNOLOGIE	GEHIRNWÄSCHE	ROBOTER	0		364420000000019	7682
55	4	14	27	3	IDIOT	UNSINN	DUMM	0		497960000000009	5743
55	4	14	28	26	RASSE	NATIONALIST		0		938089999999991	13642
55	4	14	29	12	UNHEIL	ALPTRAUM	TEUFEL	0		196610000000009	4665
55	4	14	30	22	AUTOR	ERFINDUNG	SCHRIFT	0		142370000000019	3981
55	4	14	31	35	LIST	NAZI	FALLE	0		430839999999991	5129
55	4	14	32	34	NACHBARSCHAFT	HECKE	HECKE	1		139210000000009	2169
55	4	14	33	2	SOLO	MUSIKINSTRUMENT		0		-1	-1
55	4	14	34	6	LIMIT	MAXIMUM	MAXIMUM	1		224089999999991	4216
55	4	14	35	8	EXPERIMENT	UNTERSUCHUNG	TEST	0		187329999999981	2609
55	4	14	36	21	UNABHÄNGIGKEIT	SELBSTBESTIMMUNG		0		-1	-1
55	4	14	37	23	FLÜCHTLING	ASYL	ASYL	1		1072.5	2067
55	4	14	38	30	DIAKONIE	VERSORGUNG	VERSORGUNG	1		994799999999814	2862
55	4	14	39	36	SÄUFER	WIRT	ZELLE	0		632189999999991	7285
55	4	14	40	10	SCHMUGGEL	IMPORT	IMPORT	1		201979999999981	3110
55	5	15	1	5	STÜTZE	BEGLEITER	ARM	0		169690000000037	7979
55	5	15	2	7	DONNER	BLITZ	BLITZ	1		941700000000186	1936
55	5	15	3	16	SONNE	GRAD	STRAHLEN	0		734090000000037	8841
55	5	15	4	14	REGIME	ZERSCHLAGUNG	UNTERDRÜCKUNG	0		222859999999963	7291
55	5	15	5	3	VORSTAND	LEITER	ANFÜHRER	0		650670000000019	8010
55	5	15	6	40	BEARBEITUNG	HONORAR		0		-1	-1
55	5	15	7	24	AKTEUR	DRAMATIK	LEITUNG	0		6399.5	7800
55	5	15	8	28	BILD	FOTO		0		779829999999981	9308
55	5	15	9	39	DESSERT	HONIG	NACHTISCH	0		323579999999981	5970
55	5	15	10	8	GELIEBTE	GEHEIMNIS	AFFÄRE	0		591870000000019	7508
55	5	15	11	12	TECHNIKER	INGENIEUR	INGENIEUR	1		5356	8688
55	5	15	12	1	PYRAMIDE	ARCHITEKTUR	ARCHITEKTUR	1		210709999999963	4395
55	5	15	13	20	REGENBOGEN	FARBE	VIELFALT	0		267220000000019	3836
55	5	15	14	19	ARBEITER	EINKOMMEN	GEMEINSAM	0		622870000000019	8327
55	5	15	15	38	GEGNER	WAFFENSTILLSTAND	OPPOSITION	0		158090000000037	3529
55	5	15	16	32	FORMEL	BERECHNUNG	BERECHNUNG	1		381140000000037	5840
55	5	15	17	25	DRECK	VERUNREINIGUNG	SCHMUTZ	0		1853	3069
55	5	15	18	30	ERDBALL	WELTKARTE	WELTKARTE	1		1584	3948
55	5	15	19	27	KUNST	ARTIST	KULTUR	0		212109999999963	3251
55	5	15	20	10	ZOO	BÄR	BÄR	1		1290	2198
55	5	15	21	4	BRILLE	KRAWATTE	NASE	0		619909999999963	6949
55	5	15	22	2	UNTERSCHRIFT	FORMULAR	FORMULAR	1		243240000000037	4254
55	5	15	23	35	GOTT	VEREHRUNG	GLAUBE	0		711359999999963	8703
55	5	15	24	17	KOOPERATION	MITHILFE	ZUSAMMENARBEIT	0		206159999999963	4684
55	5	15	25	21	AUSEINANDERSETZUNG	ÜBERLEGUNG	STREIT	0		4241	5789
55	5	15	26	9	SUBKULTUR	UNTERGRUND	CHRIST	0		624179999999981	7244
55	5	15	27	36	INFORMATIK	PROGRAMMIERUNG	SPRACHE	0		518940000000037	6593
55	5	15	28	31	ERMITTLUNG	SCHULD	SUCHE	0		335559999999963	4043
55	5	15	29	29	INTERVENTION	STREIT	EINGRIFF	0		173190000000037	2857
55	5	15	30	22	STROH	WALDBRAND	HOLZ	0		225059999999963	3209
55	5	15	31	26	POLIZEI	EINSATZ	WÄCHTER	0		541959999999963	6959
55	5	15	32	6	MANDANT	RECHT	KUNDE	0		342309999999963	4269
55	5	15	33	34	PATRIOTISMUS	EXTREMISMUS		0		-1	-1
55	5	15	34	15	TRITT	SOHLE	FUSS	0		136970000000019	2810
55	5	15	35	18	ERNÄHRUNG	EIWEIß	SONDE	0		543529999999981	7618
55	5	15	36	13	WANDEL	ZWISCHENZEIT	VERÄNDERUNG	0		3073	4810
55	5	15	37	33	TAGEBUCH	BIOGRAPHIE	BIOGRAPHIE	1		3300.5	5600
55	5	15	38	11	SCHÄTZUNG	SPEKULATION	ERGEBNIS	0		499929999999981	9215
55	5	15	39	23	OPPOSITION	VERWEIGERUNG	ARGUMENT	0		613290000000037	11212
55	5	15	40	37	BEFRAGUNG	MEHRHEIT	INTERVIEW	0		321040000000037	5020
55	6	16	1	17	JUSTIZ	GLAUBWÜRDIGKEIT	IRRTUM	0		228009999999963	3768
55	6	16	2	5	NATION	EINIGKEIT		0		-1	-1
55	6	16	3	11	PHASE	STADIUM	STADIUM	1		179970000000019	3448
55	6	16	4	14	KOCH	OFEN	RESTAURANT	0		3082.5	5333
55	6	16	5	3	SEE	WASSER	FLUSS	0		131709999999963	5305
55	6	16	6	31	EXEKUTION	ERSCHIEßUNG	ERHÄNGUNG	0		2071.5	3601
55	6	16	7	26	PUBLIKUM	ZUSCHAUER	ZUSCHAUER	1		213029999999981	3518
55	6	16	8	30	AUSKUNFT	PROPAGANDA	PROPAGANDA	1		236279999999981	4808
55	6	16	9	10	FLÄCHE	ZENTRUM	LANDSCHAFT	0		398870000000019	6364
55	6	16	10	4	UNRECHT	BENACHTEILIGUNG		0		-1	-1
55	6	16	11	15	VISUM	TOURISMUS	AUSLAND	0		304679999999981	6808
55	6	16	12	7	KOMMENTAR	PRESSE	ERGÄNZUNG	0		931329999999981	11935
55	6	16	13	18	ASSISTENT	PROFESSION	HILFE	0		275279999999981	3560
55	6	16	14	12	KAPITALISMUS	KOMMUNISMUS	KOMMUNISMUS	1		552970000000019	13289
55	6	16	15	21	RANG	HIERARCHIE	HIRARCHIE	1		166090000000037	3343
55	6	16	16	16	BIRKE	LAUB	LAUB	1		529740000000037	6132
55	6	16	17	34	STUDENT	KLAUSUR	HOCHSCHULE	0		712670000000019	8847
55	6	16	18	2	GEFAHR	HAI		0		-1	-1
55	6	16	19	29	GERICHT	VERHANDLUNG	VERHANDLUNG	1		191590000000037	3465
55	6	16	20	28	BOOT	MATROSE	MATROSE	1		206759999999963	3404
55	6	16	21	8	BEFUGNIS	ERMÄCHTIGUNG	ERLAUBNIS	0		196020000000019	3182
55	6	16	22	25	CHARAKTER	OFFENHEIT	OFFENHEIT	1		352570000000019	4804
55	6	16	23	39	FLIRT	ROMANTIK	ROMANTIK	1		1235	4449
55	6	16	24	35	FREUDE	LUST	LACHEN	0		221179999999981	3181
55	6	16	25	1	BEHÖRDE	KÜNDIGUNG	ÖRTLICH	0		494820000000019	8909
55	6	16	26	33	VERGÜTUNG	GELD	GELD	1		2844.5	3507
55	6	16	27	6	BEVÖLKERUNG	MASSE	EINWOHNER	0		187490000000037	2989
55	6	16	28	22	DIREKTION	BESCHLUSS	AUSKUNFT	0		273779999999981	3943
55	6	16	29	19	AFFÄRE	PARTNERSCHAFT	LIEBE	0		163409999999963	2453
55	6	16	30	32	BAUER	FARM	FARM	1		288609999999963	3516
55	6	16	31	20	ANLAGE	RENDITE		0		-1	-1
55	6	16	32	23	BOSS	HEMD	CHEF	0		236920000000019	3029
55	6	16	33	38	PRIESTER	KATHEDRALE	KATHEDRALE	1		232059999999963	4951
55	6	16	34	37	MÖRDER	SÜNDE	GEFÄNGNIS	0		445629999999981	6174
55	6	16	35	27	ROUTE	HEIMWEG	WEG	0		161140000000037	3083
55	6	16	36	24	MODE	HOSE	KLEIDUNG	0		286470000000019	5769
55	6	16	37	13	JOURNALIST	PRESSEFREIHEIT	FREIHEIT	0		1995	3227
55	6	16	38	9	SCHNITT	FILM	NARBE	0		5584	6484
55	6	16	39	36	BOMBE	TERRORIST	TERRORIST	1		142129999999981	2758
55	6	16	40	40	VIRUS	ERREGER	INSEKT	0		372720000000019	4799
55	7	1	1	22	LÖSUNG	PROBLEM	ERGEBNIS	0		367029999999981	4848
55	7	1	2	23	SÄNGER	KÜNSTLER	KÜNSTLER	1		325879999999981	5351
55	7	1	3	38	FÄHIGKEIT	VERANLAGUNG	LEISTUNG	0		172020000000019	5665
55	7	1	4	17	STAUB	SAUBERKEIT		0		-1	-1
55	7	1	5	10	ABSPRACHE	VERTRAG		0		-1	-1
55	7	1	6	13	KUGEL	QUADRAT	QUADRAT	1		559670000000019	7879
55	7	1	7	1	PELZ	FUCHS	FUCHS	1		112620000000019	2080
55	7	1	8	7	ZEITUNG	DRUCK	ARTIKEL	0		475909999999963	6381
55	7	1	9	9	FORM	KREIS	ECKIG	0		279179999999981	5686
55	7	1	10	8	BARGELD	WERT	MÜNZE	0		2019.5	3149
55	7	1	11	35	FIGUR	BRETT		0		-1	-1
55	7	1	12	18	TRINKSPRUCH	SPRICHWORT	SPRICHWORT	1		115490000000037	3425
55	7	1	13	3	STILLE	EINSAMKEIT	GEDENKEN	0		371820000000019	6463
55	7	1	14	21	DEMOKRATIE	SYSTEM		0		-1	-1
55	7	1	15	39	SCHAMGEFÜHL	KÖRPER	KÖRPER	1		147840000000037	2635
55	7	1	16	37	ANEKDOTE	WITZ	WITZ	1		154429999999981	2549
55	7	1	17	12	NUTZEN	KOSTEN		0		-1	-1
55	7	1	18	20	INFORMATION	INHALT		0		-1	-1
55	7	1	19	31	NÄSSE	GEWITTER	GEWITTER	1		244409999999963	4171
55	7	1	20	5	BERUF	ANERKENNUNG	BERUFUNG	0		161190000000037	3226
55	7	1	21	32	EINGEBUNG	IDEE	ERKENNTNIS	0		341459999999963	4893
55	7	1	22	15	BECHER	KAFFEE	TASSE	0		433579999999981	5329
55	7	1	23	16	VOGEL	KATZE	GESANG	0		2055	3135
55	7	1	24	6	CHAOS	STRUKTUR	ORDNUNG	0		1695.5	3290
55	7	1	25	14	STERN	WEIHNACHTEN	HIMMEL	0		310079999999981	5549
55	7	1	26	24	BEDÜRFNIS	WERBUNG	LIEBE	0		371640000000037	4856
55	7	1	27	30	BEGRIFF	BEDEUTUNG	WORT	0		402609999999963	4592
55	7	1	28	4	STURM	WINDHAUCH	ORKAN	0		313909999999963	4185
55	7	1	29	36	RÜCKSCHRITT	VERGANGENHEIT	VERGANGENHEIT	1		147759999999963	3515
55	7	1	30	19	ERDE	STEIN	ELEMENT	0		759879999999981	8667
55	7	1	31	40	PUPPE	KIND	BABY	0		129629999999981	4638
55	7	1	32	34	EMPFEHLUNG	RAT	TIPP	0		281790000000037	4080
55	7	1	33	26	SKLAVE	KÖNIG	KÖNIG	1		1247.5	2149
55	7	1	34	25	SPASS	FEIER	LUSTIG	0		351729999999981	4639
55	7	1	35	27	GRUNDRECHT	VERFASSUNG	VERFASSUNG	1		116340000000037	3030
55	7	1	36	33	RÜSTUNG	ANGRIFF	KRIEG	0		220320000000019	3291
55	7	1	37	2	MASCHINE	APPARAT		0		-1	-1
55	7	1	38	28	URHEBER	KAUSALITÄT	ERFINDER	0		391890000000037	4909
55	7	1	39	11	GEHIRN	BEWUSSTSEIN	GEDÄCHTNIS	0		234990000000037	5475
55	7	1	40	29	MANGEL	VERZICHT	FEHLER	0		2650	3503
55	8	2	1	4	KRITIK	ZWEIFEL	VORSCHLAG	0		279169999999925	4123
55	8	2	2	24	GNADE	BARMHERZIGKEIT	SEGEN	0		500540000000037	6791
55	8	2	3	35	ANFORDERUNG	SCHWIERIGKEIT	SCHWIERIGKEIT	1		391280000000075	9166
55	8	2	4	18	SCHMETTERLING	BLÜTE	BLÜTE	1		133809999999963	2538
55	8	2	5	39	FASS	KELLER	KELLER	1		151759999999963	3935
55	8	2	6	3	VERLUST	ABNAHME	TOD	0		152069999999925	2084
55	8	2	7	38	NEFFE	GROSSMUTTER	GROSSMUTTER	1		163830000000075	3616
55	8	2	8	37	DÄMMERUNG	MORGENGRAUEN	MORGENGRAUEN	1		126090000000037	4197
55	8	2	9	36	AUSWERTUNG	ERGEBNIS	ERGEBNIS	1		230780000000075	3769
55	8	2	10	27	SCHICKSAL	IRONIE	ZUFALL	0		8224.5	9462
55	8	2	11	9	GESPENST	ERSCHEINUNG	BEGEGNUNG	0		130309999999963	3196
55	8	2	12	14	HAUT	BLUT	BLUT	1		611319999999925	7839
55	8	2	13	30	SPRACHE	AKUSTIK	WÖRTER	0		398909999999963	4847
55	8	2	14	8	BERG	HÜTTE	ALPEN	0		449980000000075	6000
55	8	2	15	7	GRAS	VIEH	STÄNGEL	0		2370	3888
55	8	2	16	16	KRITERIUM	AUSWAHL	MASSTAB	0		519259999999963	7493
55	8	2	17	11	EHE	VERLOBUNG	VERLOBUNG	1		383840000000037	5569
55	8	2	18	26	FRAGE	EINWAND		0		-1	-1
55	8	2	19	17	VERSCHLEIERUNG	KOPFTUCH	KOPFTUCH	1		259219999999925	4834
55	8	2	20	19	GEISEL	GEFANGENER	LÖSEGELD	0		592380000000075	14709
55	8	2	21	33	ERLÖSUNG	HIMMELREICH	HIMMEL	0		695030000000075	8499
55	8	2	22	21	ANSTAND	SITTE	STOLZ	0		635769999999925	7514
55	8	2	23	34	PRÜFUNG	MISSERFOLG	DRUCK	0		412940000000037	10124
55	8	2	24	13	TIER	FROSCH	FROSCH	1		164159999999963	2641
55	8	2	25	23	BUNGALOW	SIEDLUNG	WOHNUNG	0		318059999999963	6703
55	8	2	26	10	ILLUSION	WAHRNEHMUNG	VERSTAND	0		409390000000037	5621
55	8	2	27	32	TRAUM	WIRKLICHKEIT	WIRKLICHKEIT	1		124569999999925	4791
55	8	2	28	40	POSTKUTSCHE	PFERD	PFERD	1		146419999999925	2631
55	8	2	29	5	FREUND	VERTRAUEN		0		-1	-1
55	8	2	30	25	DISZIPLIN	GEHORSAM	WETTKAMPF	0		154280000000075	3060
55	8	2	31	28	UHR	KIRCHE	BAND	0		381209999999963	4509
55	8	2	32	22	MACHT	HERRSCHER	KÖNIG	0		230980000000075	3182
55	8	2	33	15	SEEGANG	DAMPFER	STURM	0		390490000000037	5047
55	8	2	34	6	ZUWACHS	FORTSCHRITT		0		-1	-1
55	8	2	35	12	KOMÖDIE	DRAMA	DRAMA	1		116880000000075	2017
55	8	2	36	2	MALER	PIANIST	SÄNGER	0		395719999999925	4799
55	8	2	37	20	BEGRÜSSUNG	FREUNDLICHKEIT	WILLKOMMEN	0		414190000000037	5823
55	8	2	38	31	HÄRTE	KRAFT		0		-1	-1
55	8	2	39	29	TAL	WIESE	EBENE	0		182590000000037	3698
55	8	2	40	1	BLICK	PERSPEKTIVE	FOKUS	0		420030000000075	5490
								77
