## Supplementary material for "Vast amounts of encoded items nullify but do not reverse the effect of sleep on declarative memory": Dataset: PAL_56_1_2.xlsx

### Sheet: Tabelle1
VP_Nr	Block	VersioN	counter	pair_code	cue	correct_answer	answer	accuracy	reactiontime1	reactiontime2
56	1	2	1	10	ILLUSION	WAHRNEHMUNG	REALITÄT	0	6266.2	9620
56	1	2	2	6	ZUWACHS	FORTSCHRITT	WIRTSCHAFT	0	4441.4	6357
56	1	2	3	9	GESPENST	ERSCHEINUNG	ERSCHEINUNG	1	4505.1	6863
56	1	2	4	16	KRITERIUM	AUSWAHL		0	-1	-1
56	1	2	5	22	MACHT	HERRSCHER	SPIEL	0	7839	9551
56	1	2	6	7	GRAS	VIEH		0	-1	-1
56	1	2	7	24	GNADE	BARMHERZIGKEIT	BARMHERZIGKEIT	1	16755	19539
56	1	2	8	34	PRÜFUNG	MISSERFOLG	ANGST	0	2895	4487
56	1	2	9	40	POSTKUTSCHE	PFERD	PFERD	1	3087.2	4679
56	1	2	10	11	EHE	VERLOBUNG	PARTNER	0	454860000000001	8135
56	1	2	11	27	SCHICKSAL	IRONIE	SCHLAG	0	3751.2	6035
56	1	2	12	3	VERLUST	ABNAHME	KURS	0	849120000000001	10131
56	1	2	13	2	MALER	PIANIST	KÜNSTLER	0	255920000000001	4671
56	1	2	14	13	TIER	FROSCH		0	-1	-1
56	1	2	15	17	VERSCHLEIERUNG	KOPFTUCH	KOPFTUCH	1	3085	5069
56	1	2	16	19	GEISEL	GEFANGENER	GEWALT	0	7079	8191
56	1	2	17	15	SEEGANG	DAMPFER	PAZIFIK	0	9047	17657
56	1	2	18	39	FASS	KELLER	WEIN	0	579710000000001	7725
56	1	2	19	36	AUSWERTUNG	ERGEBNIS	ANALYSE	0	198420000000001	3863
56	1	2	20	31	HÄRTE	KRAFT	MANN	0	349520000000001	6615
56	1	2	21	14	HAUT	BLUT		0	-1	-1
56	1	2	22	35	ANFORDERUNG	SCHWIERIGKEIT		0	-1	-1
56	1	2	23	12	KOMÖDIE	DRAMA	FILM	0	906910000000001	10301
56	1	2	24	29	TAL	WIESE	HÜTTE	0	803220000000001	9504
56	1	2	25	21	ANSTAND	SITTE		0	-1	-1
56	1	2	26	18	SCHMETTERLING	BLÜTE		0	-1	-1
56	1	2	27	28	UHR	KIRCHE		0	-1	-1
56	1	2	28	23	BUNGALOW	SIEDLUNG	SIEDLUNG	1	172020000000001	4080
56	1	2	29	4	KRITIK	ZWEIFEL		0	-1	-1
56	1	2	30	37	DÄMMERUNG	MORGENGRAUEN	SONNE	0	617870000000001	8743
56	1	2	31	20	BEGRÜSSUNG	FREUNDLICHKEIT	ABSCHIED	0	449520000000001	6711
56	1	2	32	5	FREUND	VERTRAUEN	PARTNER	0	483970000000001	7378
56	1	2	33	25	DISZIPLIN	GEHORSAM	EHRE	0	12742.3	13644
56	1	2	34	38	NEFFE	GROSSMUTTER	GROSSMUTTER	1	415859999999998	10855
56	1	2	35	1	BLICK	PERSPEKTIVE	WINKEL	0	287909999999998	4447
56	1	2	36	32	TRAUM	WIRKLICHKEIT	REALITÄT	0	813440000000002	12911
56	1	2	37	26	FRAGE	EINWAND		0	-1	-1
56	1	2	38	30	SPRACHE	AKUSTIK	WORT	0	416220000000001	6538
56	1	2	39	8	BERG	HÜTTE		0	-1	-1
56	1	2	40	33	ERLÖSUNG	HIMMELREICH		0	-1	-1
56	2	3	1	32	CHANCE	BEGEGNUNG		0	-1	-1
56	2	3	2	40	PLAN	GROSSSTADT	AUSFÜHRUNG	0	398430000000005	8504
56	2	3	3	39	GESCHREI	PANIK	AUFREGUNG	0	15831.3	18407
56	2	3	4	24	RICHTER	GERECHTIGKEIT	URTEIL	0	17247.3	20001
56	2	3	5	2	VULKAN	EXPLOSION	AUSBRUCH	0	383730000000005	6325
56	2	3	6	15	PAPIER	BRIEF	STIFT	0	970319999999995	12790
56	2	3	7	29	PUDDING	SÜSSIGKEITEN	DESSERT	0	10480.2	14440
56	2	3	8	11	APFEL	PFIRSICH	PFIRSICH	1	521519999999995	9735
56	2	3	9	1	GIFT	MORD	MORD	1	863939999999991	10952
56	2	3	10	10	LEIDENSCHAFT	KUSS	PASSION	0	14782.2	16622
56	2	3	11	3	TÄUSCHUNG	ECHTHEIT	F	0	18911.2	20008
56	2	3	12	17	GEIST	FLASCHE	UNHEIL	0	13230.2	16510
56	2	3	13	5	INDUSTRIE	BRANCHE	WIRTSCHAFT	0	124591000000001	16018
56	2	3	14	23	ARMUT	ELEND	CHANCE	0	105643999999999	15772
56	2	3	15	6	BESITZ	ANTEIL		0	-1	-1
56	2	3	16	4	STUHL	SESSEL	TISCH	0	827730000000005	11789
56	2	3	17	12	DAMPF	LOKOMOTIVE	LOK	0	791919999999995	20001
56	2	3	18	33	AUTO	PRESTIGE		0	453999999999069	20001
56	2	3	19	22	ZEIT	URSPRUNG	GENERATION	0	171553999999999	20002
56	2	3	20	30	TAT	ABSICHT	ERGEBNIS	0	472039999999991	7960
56	2	3	21	16	GEBÄUDE	HOTEL	STADT	0	13362.5	15247
56	2	3	22	37	WOLLE	KLEIDUNG		0	-1	-1
56	2	3	23	9	ANSICHT	MEINUNG		0	-1	-1
56	2	3	24	38	DEFINITION	KONZEPT	ERGEBNIS	0	679619999999995	9685
56	2	3	25	35	PROFIL	QUERSCHNITT		0	-1	-1
56	2	3	26	20	LARVE	RAUPE	RAUPE	1	231939999999991	5436
56	2	3	27	34	ERDGESCHOSS	DACHBODEN	DACHGESCHOSS	0	673019999999995	10946
56	2	3	28	36	JUNGE	MÄDCHEN		0	-1	-1
56	2	3	29	18	GEDÄCHTNIS	ELEFANT		0	-1	-1
56	2	3	30	21	STOLZ	RUHM	MUT	0	563139999999991	9559
56	2	3	31	13	HELDENMUT	TAPFERKEIT	TAPFERKEIT	1	194339999999991	5191
56	2	3	32	31	VERGLEICH	GLEICHNIS	GLEICHNIS	1	380719999999995	7375
56	2	3	33	26	BEWEIS	TATSACHE	URTEIL	0	671219999999995	9880
56	2	3	34	25	ZWIELICHT	UNTERWELT	DÄMMERUNG	0	365539999999991	8079
56	2	3	35	14	FORDERUNG	GEHALT	ERGEBNIS	0	326339999999991	8191
56	2	3	36	7	NORM	MORAL	STANDARD	0	548339999999991	10119
56	2	3	37	28	SEGEN	SCHÖPFER		0	-1	-1
56	2	3	38	27	ALKOHOL	OPIUM		0	-1	-1
56	2	3	39	19	GESUNDHEIT	IMPFUNG		0	-1	-1
56	2	3	40	8	MEINEID	EHRENHAFTIGKEIT	SCHWUR	0	110293999999999	12680
56	3	4	1	36	POLIZIST	WACHE	RÄUBER	0	10455	13975
56	3	4	2	11	AUFGABE	ERLEDIGUNG	ERLEDIGUNG	1	5679.5	8159
56	3	4	3	40	GENUSS	ZIGARRE	WEIN	0	917529999999981	11548
56	3	4	4	30	MUSIKER	AKKORDEON	KÜNSTLER	0	11291.5	14354
56	3	4	5	16	ERFORSCHUNG	PATENT		0	-1	-1
56	3	4	6	19	BETRAG	WECHSEL	WERT	0	422110000000009	7892
56	3	4	7	32	DIENER	HALTUNG		0	-1	-1
56	3	4	8	21	DIAMANT	GOLD	GOLD	1	243939999999991	4439
56	3	4	9	23	GEDICHT	LIEBE		0	-1	-1
56	3	4	10	6	STIRN	KINN	NASE	0	9309.5	11217
56	3	4	11	2	SCHÜLER	DOZENT	DOZENT	1	126603999999999	14412
56	3	4	12	26	DICKICHT	WALD	WALD	1	274339999999991	5047
56	3	4	13	3	SALAT	GARTEN		0	-1	-1
56	3	4	14	39	GESCHICHTE	ENTWICKLUNG	VERGANGENHEIT	0	991010000000009	12889
56	3	4	15	25	BETTLER	UNGLÜCK		0	-1	-1
56	3	4	16	7	HIMMEL	FIRMAMENT	FIRMAMENT	1	2903.5	7007
56	3	4	17	9	LAUNE	HUMOR	GLÜCK	0	750210000000009	11479
56	3	4	18	35	FAHNE	EROBERUNG	NATIONALITÄT	0	744710000000009	11703
56	3	4	19	33	BEGABUNG	VERERBUNG	TALENT	0	617539999999991	8615
56	3	4	20	14	ERGÄNZUNG	ZUSATZ		0	-1	-1
56	3	4	21	4	ANGEBOT	MARKT	BÖRSE	0	8919.5	11623
56	3	4	22	10	ZIEL	RICHTUNG		0	-1	-1
56	3	4	23	18	BESESSENHEIT	TEUFEL	WAHN	0	141386000000001	15787
56	3	4	24	31	MERKMAL	DETAIL		0	-1	-1
56	3	4	25	24	LABYRINTH	SUCHE		0	-1	-1
56	3	4	26	12	THEORIE	AUSNAHME		0	-1	-1
56	3	4	27	20	ANDEUTUNG	VERDACHT	HINWEIS	0	132836000000001	15029
56	3	4	28	37	ANGST	SCHLANGE		0	-1	-1
56	3	4	29	8	GLÜCK	ZUFALL	FREUDE	0	608770000000019	9019
56	3	4	30	27	VERRAT	TREUE	UNTREUE	0	9508.5	12807
56	3	4	31	17	KLIPPE	ABGRUND	ABGRUND	1	403960000000009	6871
56	3	4	32	1	GRUPPE	VERSAMMLUNG	MENSCH	0	131193999999999	15057
56	3	4	33	28	GÖTTIN	GEBET	ABWECHSLUNG	0	945170000000019	13501
56	3	4	34	13	NAGEL	METALL	METALL	1	399139999999991	7107
56	3	4	35	38	SAUERSTOFF	LUFT	LUFT	1	241960000000009	4971
56	3	4	36	5	MÖNCH	NONNE	BIER	0	868760000000009	11277
56	3	4	37	29	ANFÜHRER	CHEF	CHEF	1	6945.5	8690
56	3	4	38	22	ZIMMER	ECKE	TISCH	0	601460000000009	8566
56	3	4	39	15	MOOR	SUMPF	SUMPF	1	220179999999981	4663
56	3	4	40	34	SCHLEMMER	LECKERBISSEN	DESSERT	0	11687.5	16559
56	4	5	1	8	HEFT	NOTE	SCHULE	0	447460000000009	5946
56	4	5	2	32	FABRIK	PRODUKTION	INDUSTRIE	0	2527.5	5827
56	4	5	3	28	STIFT	KAPPE	SCHULE	0	748370000000019	9639
56	4	5	4	27	SCHAUSPIEL	BÜHNE	THEATER	0	434160000000009	7867
56	4	5	5	10	INSTRUMENT	OBOE	OBOE	1	187170000000019	4911
56	4	5	6	4	MAUER	BRÜSTUNG	GRENZE	0	6591.5	11149
56	4	5	7	17	SCHIFF	DOCK	CONTAINER	0	387370000000019	5929
56	4	5	8	5	ORCHESTER	KONZERT	DIR	0	197117000000002	20001
56	4	5	9	1	KRUG	BIER	WEIN	0	38.5	12278
56	4	5	10	33	REPTIL	ECHSE	ECHSE	1	2415.5	4699
56	4	5	11	21	BÜNDNIS	PAKT	ZERWÜRFNIS	0	9555.5	13689
56	4	5	12	30	HEER	INFANTERIE	INFANTERIE	1	184970000000019	4409
56	4	5	13	36	STRASSE	TEER		0	-1	-1
56	4	5	14	2	GELENK	KEULE	ZEH	0	164397000000002	18439
56	4	5	15	39	VERLETZUNG	SCHORF	KAMERAD	0	159011000000001	17063
56	4	5	16	11	MÖBEL	LEHNE	HAUS	0	175182999999998	18303
56	4	5	17	37	WEBER	KAMM	KAMM	1	251970000000019	4023
56	4	5	18	40	FLOTTE	DECK	MEER	0	835310000000009	9903
56	4	5	19	18	BAHNHOF	KIOSK	STADT	0	349570000000019	6471
56	4	5	20	9	KAUFHAUS	SCHAUFENSTER		0	-1	-1
56	4	5	21	13	GESICHT	MASKE	NASE	0	230370000000019	6607
56	4	5	22	31	AUFTRAG	ARBEIT	HONORAR	0	5208	8655
56	4	5	23	15	TROPEN	AMAZONAS	ANM	0	276339999999991	4535
56	4	5	24	7	AUFSTAND	REBELLION		0	-1	-1
56	4	5	25	14	ANGABE	ZEUGE	FORMULAR	0	7223.5	8783
56	4	5	26	26	FAHRRAD	PEDAL		0	-1	-1
56	4	5	27	20	RIESE	SCHRITT		0	-1	-1
56	4	5	28	23	ZÜGEL	WENDE	PFERD	0	7803.5	11287
56	4	5	29	25	SPORT	SCHWEISS		0	-1	-1
56	4	5	30	6	GLAUBE	BIBEL	RELIGION	0	246060000000009	5184
56	4	5	31	24	INFEKTION	SCHMERZEN	KRANKENHAUS	0	5087.5	10679
56	4	5	32	29	PINSEL	LEINWAND	MALER	0	7102.5	9854
56	4	5	33	3	BRÜCKE	SAN FRANCISCO		0	-1	-1
56	4	5	34	12	FLOCKEN	SCHNEE	SCHNEE	1	648770000000019	8231
56	4	5	35	35	GETREIDE	DINKEL	DINKEL	1	3927.5	7759
56	4	5	36	38	FAHRZEUG	KETTE		0	-1	-1
56	4	5	37	22	NATUR	PFLANZE	PFLANZE	1	324170000000019	5745
56	4	5	38	34	EREIGNIS	FEST	GESCHICHTE	0	125757999999998	14424
56	4	5	39	19	SCHULE	HOLZ		0	-1	-1
56	4	5	40	16	REISE	KONTINENT		0	-1	-1
56	5	6	1	16	NACHT	SCHEINWERFER		0	-1	-1
56	5	6	2	7	TONNE	REGEN	CONTAINER	0	668759999999963	8866
56	5	6	3	10	TANNE	RINDE	WEIHNACHTEN	0	572479999999981	8709
56	5	6	4	38	FISCH	SCHUPPEN	ÖL	0	6525.5	9839
56	5	6	5	34	MUSKEL	SEHNE	VER	0	167100999999996	20002
56	5	6	6	26	KÜCHE	EIMER		0	-1	-1
56	5	6	7	25	AQUARELL	GALERIE	GALERIE	1	329220000000019	5489
56	5	6	8	40	RADIO	STIMME		0	-1	-1
56	5	6	9	6	DYNAMO	LICHT	ENERGIE	0	591620000000019	8407
56	5	6	10	9	HERD	FEUER	KÜCHE	0	619970000000019	9247
56	5	6	11	15	GEFÄNGNIS	VERGEHEN	STRAFE	0	665570000000019	9263
56	5	6	12	30	BUCH	SCHRIFTSTELLER	GESCHICHTE	0	971170000000019	12714
56	5	6	13	39	LABOR	PIPETTE	VERSUCH	0	309270000000019	7220
56	5	6	14	24	SPIELZEUG	PLASTIK		0	-1	-1
56	5	6	15	17	REVOLVER	KALIBER	MUNITION	0	530370000000019	7839
56	5	6	16	23	NÄHEN	KREUZSTICH		0	-1	-1
56	5	6	17	11	SCHACH	TURM	BRETT	0	425570000000019	6415
56	5	6	18	1	UFER	DAMM	DAMM	1	235970000000019	3735
56	5	6	19	21	ARZT	PRAXIS	KRANKENHAUS	0	598720000000019	9487
56	5	6	20	31	ORKAN	WIRBEL	WIRBEL	1	363570000000019	6799
56	5	6	21	27	MUSEUM	ÄGYPTEN		0	-1	-1
56	5	6	22	33	LADEN	REKLAME	WARE	0	647029999999981	8390
56	5	6	23	36	INSEKT	LIBELLE	FLIEGE	0	112957000000002	13039
56	5	6	24	18	KAMPF	SIEG	BRUTALITÄT	0	378940000000037	9095
56	5	6	25	22	ENERGIE	ÖL		0	-1	-1
56	5	6	26	13	VERORDNUNG	BESCHEID	GERICHT	0	236779999999981	4652
56	5	6	27	29	GRILLEN	SOMMER	SOMMER	1	274670000000019	4810
56	5	6	28	20	RINGE	BAUM	SCHMUCK	0	979979999999981	11479
56	5	6	29	2	WEIN	BLUME		0	-1	-1
56	5	6	30	12	ZEUS	HADES	HADES	1	385470000000019	5550
56	5	6	31	32	SCHMIED	HUFEISEN	HUFEISEN	1	376790000000037	6551
56	5	6	32	37	STRAUSS	TULPEN	VOGEL	0	9703.5	11246
56	5	6	33	3	GEBIRGE	EDELWEISS	SEE	0	583240000000037	7120
56	5	6	34	19	THEATER	REIHE	DIREKTION	0	688920000000019	9095
56	5	6	35	5	EISENBAHN	SCHIENE	SCHIENE	1	359820000000019	5295
56	5	6	36	4	WINTER	UNFALL		0	-1	-1
56	5	6	37	8	FLUGZEUG	TOMATENSAFT	TOMATENSAFT	1	576420000000019	8680
56	5	6	38	28	BIBLIOTHEK	SIGNATUR	AUSLEIHE	0	324370000000019	6030
56	5	6	39	35	KÜSTE	DÜNE	FISCH	0	990029999999981	11551
56	5	6	40	14	HOCHZEIT	ALTAR	FEIER	0	951920000000019	10616
56	6	7	1	2	KAMMER	GEKLAPPER	LAPPEN	0	9210	10858
56	6	7	2	15	SCHLAMM	HÜRDE	ERDE	0	8560	10872
56	6	7	3	32	ZERSTÖRUNG	AUSROTTUNG	WUT	0	6208	7824
56	6	7	4	29	ALGEBRA	FUNKTION	FUNKTION	1	487390000000037	8009
56	6	7	5	23	SCHÄDEL	LEICHE	SKELETT	0	628479999999981	8757
56	6	7	6	25	METHODE	VERSUCH	STRATEGIE	0	111357999999998	14584
56	6	7	7	35	HAUSSCHUHE	PFEIFE		0	-1	-1
56	6	7	8	14	PROFESSOR	HOCHSCHULE		0	-1	-1
56	6	7	9	11	ÜBERBLICK	STANDPUNKT	STRATEGIE	0	6144	8548
56	6	7	10	24	DOKTOR	KLINIK	ARZT	0	10035	12519
56	6	7	11	12	WHISKY	DUDELSACK		0	-1	-1
56	6	7	12	13	ERFOLG	LEBENSLAUF	BELOHNUNG	0	752579999999981	10755
56	6	7	13	31	TODESKAMPF	LEBEN	QUAL	0	104234000000004	12080
56	6	7	14	27	LAWINE	FELSBLOCK	GEBIRGE	0	444229999999981	7920
56	6	7	15	9	STEUER	UNTERSCHLAGUNG	UNTERSCHLAGUNG	1	461979999999981	9069
56	6	7	16	36	VERMITTLUNG	INTERVIEW	KONTAKT	0	132457999999998	15942
56	6	7	17	28	ENTFÜHRUNG	AUSBEUTE	ERPRESSUNG	0	4695	7616
56	6	7	18	39	ÄRGER	FEINDSELIGKEIT	WUT	0	710279999999981	9710
56	6	7	19	19	UMWELT	GEFÄHRDUNG		0	-1	-1
56	6	7	20	8	FIEBER	ERSCHÖPFUNG	WAHN	0	664779999999981	10163
56	6	7	21	34	EMANZIPATION	GLEICHSTELLUNG	GLEICHSTELLUNG	1	188270000000019	5212
56	6	7	22	22	SCHLEIM	HAFER		0	-1	-1
56	6	7	23	37	MIKROSKOP	BAKTERIEN	BAKTERIE	1	3671	10468
56	6	7	24	1	HERZLICHKEIT	GEHÄSSIGKEIT		0	-1	-1
56	6	7	25	17	VERSCHIEDENHEIT	GEGENTEIL	UNTERSCHIED	0	362770000000019	5904
56	6	7	26	33	CHARME	HERZ		0	-1	-1
56	6	7	27	3	AUSBILDUNG	ZUKUNFT		0	-1	-1
56	6	7	28	7	BOTSCHAFTER	NATIONALITÄT	NATIONALITÄT	1	146990000000037	4079
56	6	7	29	10	EIFERSUCHT	GRUND		0	-1	-1
56	6	7	30	18	STANGE	STOSS		0	-1	-1
56	6	7	31	4	WEISE	ART	ART	1	1344	2723
56	6	7	32	38	ZAUBERER	ENTHÜLLUNG	MAGIE	0	2204	5589
56	6	7	33	20	TINTE	BLEISTIFT	BLEISTIFT	1	7910	9974
56	6	7	34	40	ARGUMENT	ENTSCHEIDUNG	DISKUSSION	0	7018.5	9367
56	6	7	35	26	ANTWORT	BEKENNTNIS	FRAGE	0	2151	3698
56	6	7	36	21	KRANKENWAGEN	NOTFALL		0	-1	-1
56	6	7	37	5	ZITRONE	ERDBEERE	BIRNE	0	368790000000037	14728
56	6	7	38	30	DARBIETUNG	BEOBACHTUNG	PERFORMANCE	0	527640000000037	8416
56	6	7	39	16	FUSSKNÖCHEL	ARM		0	-1	-1
56	6	7	40	6	HEKTAR	ZAUN	ZAUN	1	2192	3960
56	7	8	1	11	REIZ	REAKTION	REAKTION	1	2676	4292
56	7	8	2	36	LEERE	DUMPFHEIT	VAKUUM	0	597559999999963	9023
56	7	8	3	5	JUNGFRAU	SCHLEIER	SPIEGEL	0	174759000000004	20001
56	7	8	4	12	ABFALL	SCHMUTZ		0	-1	-1
56	7	8	5	27	ERFAHRUNG	UNWISSENHEIT	WEISHEIT	0	13919	16535
56	7	8	6	4	TRANSPORT	LAGER	FAHRZEUG	0	7463	9328
56	7	8	7	29	SÄUGLING	WIEGE	BABY	0	134620999999996	14909
56	7	8	8	31	VERWALTUNG	GENEHMIGUNG	BÜROKRATIE	0	6048	8392
56	7	8	9	20	FLEISCH	RAUBTIER	WURST	0	9383	10516
56	7	8	10	30	STRAND	VERGNÜGEN	MEER	0	470609999999963	6026
56	7	8	11	19	LERCHE	FRÖHLICHKEIT	FRÖHLICH	0	850909999999963	12382
56	7	8	12	7	FENSTER	BEWOHNER	TÜR	0	588570000000019	6896
56	7	8	13	40	GESTALTUNG	LANDSCHAFT		0	-1	-1
56	7	8	14	6	DICHTER	ZITAT	ZITAT	1	167909999999963	3063
56	7	8	15	16	PERSON	SCHADEN	MENSCH	0	423909999999963	5983
56	7	8	16	33	GETRÄNK	SCHAUM		0	-1	-1
56	7	8	17	32	MÜNDIGKEIT	ABHÄNGIGKEIT	VERANTWORTUNG	0	365509999999963	6895
56	7	8	18	13	BÜSTENHALTER	BUSEN	BUSEN	1	2023	4455
56	7	8	19	38	PFEFFER	BUTTER	ZUCKER	0	868709999999963	12893
56	7	8	20	37	FISCHER	MEER	BOOT	0	576909999999963	7338
56	7	8	21	25	STIMMUNG	ATMOSPHÄRE		0	-1	-1
56	7	8	22	2	GELEGENHEIT	LIEBSCHAFT	CHANCE	0	2887	4215
56	7	8	23	17	THEMA	INTERESSE		0	-1	-1
56	7	8	24	8	FAMILIE	MUTTER	MUTTER	1	161209999999963	3668
56	7	8	25	23	ÄRA	ZEITALTER	ZEITALTER	1	1791	4247
56	7	8	26	35	LEICHTIGKEIT	SCHWERKRAFT		0	-1	-1
56	7	8	27	14	LÜGE	WAHRHEIT	ERPRESSUNG	0	273509999999963	7167
56	7	8	28	1	WOHNUNG	HEIM	KÜCHE	0	3023	6090
56	7	8	29	39	RÄUBER	DIEBSTAHL	DIEBSTAHL	1	935990000000037	11359
56	7	8	30	34	ENTSPANNUNG	BEDROHUNG		0	-1	-1
56	7	8	31	18	BLASE	BAUCH	BAUCH	1	4094	5222
56	7	8	32	21	ERMÜDUNG	KREISLAUF		0	-1	-1
56	7	8	33	9	BEMÜHUNGEN	ANSTRENGUNG		0	-1	-1
56	7	8	34	15	PLAKAT	HAMMER	LADEN	0	2207	3471
56	7	8	35	28	SCHATTEN	EXISTENZ	LICHT	0	552709999999963	7196
56	7	8	36	3	GABEL	SOSSE	LÖFFEL	0	941020000000019	10642
56	7	8	37	26	ADMIRAL	WAFFENRUHE	FELD	0	591679999999981	6879
56	7	8	38	10	IRRTUM	MISSVERSTÄNDNIS	KONSEQUENZ	0	559920000000019	9159
56	7	8	39	22	BEGINN	FOLGE		0	-1	-1
56	7	8	40	24	SOZIALIST	PAROLE	REBELL	0	5359	9879
56	8	9	1	14	VERANSTALTUNG	ÖFFENTLICHKEIT	ORGANISATION	0	364230000000075	6426
56	8	9	2	6	BÜRGSCHAFT	VOLLMACHT	EHRENWORT	0	592830000000075	15327
56	8	9	3	19	VERBRENNUNG	PROZESSION	FEUER	0	545390000000037	6648
56	8	9	4	5	KAMERAD	OPFER	TOD	0	438230000000075	8889
56	8	9	5	26	DUFT	GERUCH		0	-1	-1
56	8	9	6	39	ABRECHNUNG	BANKIER		0	-1	-1
56	8	9	7	30	ZUGEHÖRIGKEIT	GENERATION		0	-1	-1
56	8	9	8	23	TOTSCHLAG	BRUTALITÄT	BRUTALITÄT	1	497509999999963	8941
56	8	9	9	34	REGEL	KOMBINATION	MASSNAHME	0	711419999999925	11482
56	8	9	10	22	TAKT	HARFE		0	-1	-1
56	8	9	11	2	GEDULD	KONTROLLE		0	-1	-1
56	8	9	12	20	KUMMER	TRAURIGKEIT	TRAUER	0	199890000000037	3407
56	8	9	13	17	SONATE	KLAVIER	KLAVIER	1	215109999999963	3903
56	8	9	14	3	GITTER	BESCHRÄNKUNG		0	-1	-1
56	8	9	15	16	KRANKHEIT	SYMPTOM	MEDIZIN	0	507109999999963	8043
56	8	9	16	25	FINDIGKEIT	EINFALL		0	-1	-1
56	8	9	17	8	ANHÄNGER	MEISTER	FÜHRER	0	491109999999963	6469
56	8	9	18	4	TÜR	SCHRANK		0	-1	-1
56	8	9	19	21	ORIENTIERUNG	AUSGANG	TÜR	0	889909999999963	9909
56	8	9	20	15	BÜCHEREI	VERLEIH	AUSLEIHE	0	175519999999925	3653
56	8	9	21	31	ANREGUNG	BEISPIEL		0	-1	-1
56	8	9	22	1	INSTANZ	GESETZGEBUNG	INSTITUTION	0	567909999999963	8767
56	8	9	23	11	GESCHOSS	PFEIL	KALIBER	0	383130000000075	5967
56	8	9	24	12	HALLE	TURNIER	GEMEINDE	0	587109999999963	7163
56	8	9	25	7	SPRÜHREGEN	FLUSS	AUTO	0	736330000000075	8219
56	8	9	26	32	GLETSCHER	POL		0	-1	-1
56	8	9	27	36	VERZIERUNG	PALAST		0	-1	-1
56	8	9	28	13	SARG	GRAB	GRAB	1	215669999999925	3183
56	8	9	29	29	RHEUMATISMUS	IMMUNITÄT		0	-1	-1
56	8	9	30	35	AUFPRALL	FALL	UNFALL	0	379880000000075	5655
56	8	9	31	10	VORTRAG	REDNER	REDNER	1	220730000000075	3983
56	8	9	32	37	STUDIUM	WIRTSCHAFT	ZUKUNFT	0	270330000000075	4265
56	8	9	33	18	WELLE	FLUT	TREND	0	823730000000075	9301
56	8	9	34	27	STRICK	SCHLINGE	PULLOVER	0	439909999999963	6407
56	8	9	35	9	KOCHTOPF	BÜGELEISEN		0	-1	-1
56	8	9	36	33	ÄHNLICHKEIT	WIEDERHOLUNG	UNÄHNLICHKEIT	0	530930000000075	7829
56	8	9	37	40	GESCHENK	UNDANK		0	-1	-1
56	8	9	38	28	GEMÜT	HEITERKEIT	LAUNE	0	680709999999963	7899
56	8	9	39	38	SEILTÄNZER	SCHWERPUNKT	HARMONIE	0	237109999999963	8291
56	8	9	40	24	GANGSTER	VERBRECHEN	GEWALT	0	215130000000075	4519
								55
