## Supplementary material for "Vast amounts of encoded items nullify but do not reverse the effect of sleep on declarative memory": Dataset: PAL_56_1_3.xlsx

### Sheet: Tabelle1
VP_Nr(str)	Block(str)	VersioN(str)	counter(str)	pair_code(str)	cue(str)	correct_answer(str)	answer(str)	accuracy(str)	reactiontime1(str)	reactiontime2(str)
56	1	2	1	12	KOMÖDIE	DRAMA	TRAGÖDIE	0	3724.6	8833				Per hand
56	1	2	2	21	ANSTAND	SITTE	SITTE	1	7951.6	8939
56	1	2	3	30	SPRACHE	AKUSTIK		0	-1	-1
56	1	2	4	34	PRÜFUNG	MISSERFOLG		0	-1	-1
56	1	2	5	13	TIER	FROSCH	MENSCH	0	6119.4	7615
56	1	2	6	26	FRAGE	EINWAND		0	-1	-1
56	1	2	7	1	BLICK	PERSPEKTIVE		0	-1	-1
56	1	2	8	3	VERLUST	ABNAHME	TRAGIK	0	7519.5	9055
56	1	2	9	10	ILLUSION	WAHRNEHMUNG	TRICK	0	6126	7945
56	1	2	10	22	MACHT	HERRSCHER		0	-1	-1
56	1	2	11	25	DISZIPLIN	GEHORSAM	ORDNUNG	0	2077	4159
56	1	2	12	20	BEGRÜSSUNG	FREUNDLICHKEIT	HAND	0	539960000000001	6687
56	1	2	13	39	FASS	KELLER	WEIN	0	569060000000001	8295
56	1	2	14	27	SCHICKSAL	IRONIE		0	-1	-1
56	1	2	15	14	HAUT	BLUT		0	-1	-1
56	1	2	16	11	EHE	VERLOBUNG		0	-1	-1
56	1	2	17	18	SCHMETTERLING	BLÜTE	WIESE	0	956139999999999	10379
56	1	2	18	4	KRITIK	ZWEIFEL		0	-1	-1
56	1	2	19	5	FREUND	VERTRAUEN	PARTNER	0	4559.5	9399
56	1	2	20	2	MALER	PIANIST	KÜNSTLER	0	1669	4159
56	1	2	21	15	SEEGANG	DAMPFER	BOOT	0	11231.6	12827
56	1	2	22	29	TAL	WIESE	WIESE	1	289960000000001	4123
56	1	2	23	24	GNADE	BARMHERZIGKEIT	BARMHERZIGKEIT	1	412760000000001	7045
56	1	2	24	23	BUNGALOW	SIEDLUNG	SIEDLUNG	1	194560000000001	4521
56	1	2	25	28	UHR	KIRCHE		0	-1	-1
56	1	2	26	6	ZUWACHS	FORTSCHRITT	BÖRSE	0	828760000000001	12919
56	1	2	27	17	VERSCHLEIERUNG	KOPFTUCH	KOPFTUCH	1	238089999999999	4927
56	1	2	28	32	TRAUM	WIRKLICHKEIT	WIRKLICHKEIT	1	5567.5	8175
56	1	2	29	16	KRITERIUM	AUSWAHL	DEFINITION	0	15279.5	17487
56	1	2	30	9	GESPENST	ERSCHEINUNG	BURG	0	447089999999999	6047
56	1	2	31	19	GEISEL	GEFANGENER		0	-1	-1
56	1	2	32	40	POSTKUTSCHE	PFERD	PFERD	1	196739999999999	4678
56	1	2	33	37	DÄMMERUNG	MORGENGRAUEN		0	-1	-1
56	1	2	34	35	ANFORDERUNG	SCHWIERIGKEIT		0	-1	-1
56	1	2	35	38	NEFFE	GROSSMUTTER	GROSSMUTTER	1	145029999999999	13079
56	1	2	36	33	ERLÖSUNG	HIMMELREICH		0	-1	-1
56	1	2	37	31	HÄRTE	KRAFT		0	-1	-1
56	1	2	38	7	GRAS	VIEH		0	-1	-1
56	1	2	39	36	AUSWERTUNG	ERGEBNIS	KRITERIUM	0	279159999999998	5168
56	1	2	40	8	BERG	HÜTTE		0	-1	-1
56	2	3	1	27	ALKOHOL	OPIUM		0	-1	-1
56	2	3	2	21	STOLZ	RUHM		0	-1	-1
56	2	3	3	28	SEGEN	SCHÖPFER		0	-1	-1
56	2	3	4	30	TAT	ABSICHT		0	-1	-1
56	2	3	5	13	HELDENMUT	TAPFERKEIT	TAPFERKEIT	1	368769999999995	7383
56	2	3	6	31	VERGLEICH	GLEICHNIS	GLEICHNIS	1	223469999999995	4233
56	2	3	7	32	CHANCE	BEGEGNUNG		0	-1	-1
56	2	3	8	25	ZWIELICHT	UNTERWELT	DÄMMERUNG	0	223169999999995	4343
56	2	3	9	6	BESITZ	ANTEIL		0	-1	-1
56	2	3	10	38	DEFINITION	KONZEPT		0	-1	-1
56	2	3	11	4	STUHL	SESSEL		0	-1	-1
56	2	3	12	37	WOLLE	KLEIDUNG		0	-1	-1
56	2	3	13	23	ARMUT	ELEND		0	-1	-1
56	2	3	14	7	NORM	MORAL	AUTORITÄT	0	730369999999995	9783
56	2	3	15	17	GEIST	FLASCHE	SEELE	0	395969999999995	6415
56	2	3	16	12	DAMPF	LOKOMOTIVE	SCHIENE	0	107818999999999	13159
56	2	3	17	36	JUNGE	MÄDCHEN		0	-1	-1
56	2	3	18	1	GIFT	MORD	MORD	1	208569999999995	3223
56	2	3	19	40	PLAN	GROSSSTADT		0	-1	-1
56	2	3	20	34	ERDGESCHOSS	DACHBODEN	DACHGESCHOSS	0	271969999999995	7271
56	2	3	21	24	RICHTER	GERECHTIGKEIT	URTEIL	0	538360000000009	6798
56	2	3	22	11	APFEL	PFIRSICH	PFIRSICH	1	356130000000005	5920
56	2	3	23	15	PAPIER	BRIEF	BUCH	0	691269999999995	9144
56	2	3	24	18	GEDÄCHTNIS	ELEFANT		0	-1	-1
56	2	3	25	9	ANSICHT	MEINUNG	POSTKARTE	0	464530000000005	6630
56	2	3	26	8	MEINEID	EHRENHAFTIGKEIT	SCHWUR	0	3686	5943
56	2	3	27	14	FORDERUNG	GEHALT	VERHANDLUNG	0	3206	5271
56	2	3	28	35	PROFIL	QUERSCHNITT	SCHNIT	0	14951.7	20001
56	2	3	29	5	INDUSTRIE	BRANCHE	AKTIE	0	776999999999534	8837
56	2	3	30	39	GESCHREI	PANIK		0	-1	-1
56	2	3	31	3	TÄUSCHUNG	ECHTHEIT		0	-1	-1
56	2	3	32	22	ZEIT	URSPRUNG		0	-1	-1
56	2	3	33	20	LARVE	RAUPE	RAUPE	1	238569999999995	3375
56	2	3	34	33	AUTO	PRESTIGE		0	-1	-1
56	2	3	35	26	BEWEIS	TATSACHE	VERURTEILUNG	0	663619999999995	8842
56	2	3	36	16	GEBÄUDE	HOTEL		0	-1	-1
56	2	3	37	29	PUDDING	SÜSSIGKEITEN		0	-1	-1
56	2	3	38	19	GESUNDHEIT	IMPFUNG		0	-1	-1
56	2	3	39	10	LEIDENSCHAFT	KUSS	PARTNER	0	509560000000009	6664
56	2	3	40	2	VULKAN	EXPLOSION	AUSBRUCH	0	2552.5	4150
56	3	4	1	14	ERGÄNZUNG	ZUSATZ	ZUSATZ	1	505389999999991	9183
56	3	4	2	12	THEORIE	AUSNAHME	BEWEIS	0	678989999999991	8549
56	3	4	3	35	FAHNE	EROBERUNG	PATRIOTISMUS	0	548789999999991	10890
56	3	4	4	15	MOOR	SUMPF	SUMPF	1	172570000000019	3310
56	3	4	5	25	BETTLER	UNGLÜCK		0	-1	-1
56	3	4	6	20	ANDEUTUNG	VERDACHT		0	-1	-1
56	3	4	7	32	DIENER	HALTUNG		0	-1	-1
56	3	4	8	34	SCHLEMMER	LECKERBISSEN	DESSERT	0	392570000000019	6021
56	3	4	9	23	GEDICHT	LIEBE	VERS	0	767989999999991	9088
56	3	4	10	18	BESESSENHEIT	TEUFEL	WAHN	0	705070000000019	8022
56	3	4	11	16	ERFORSCHUNG	PATENT	MITTEL	0	821570000000019	9336
56	3	4	12	30	MUSIKER	AKKORDEON		0	-1	-1
56	3	4	13	39	GESCHICHTE	ENTWICKLUNG		0	-1	-1
56	3	4	14	13	NAGEL	METALL	METALL	1	183170000000019	3044
56	3	4	15	33	BEGABUNG	VERERBUNG	TALENT	0	256220000000019	3750
56	3	4	16	17	KLIPPE	ABGRUND	ABGRUND	1	220089999999991	4542
56	3	4	17	10	ZIEL	RICHTUNG		0	-1	-1
56	3	4	18	27	VERRAT	TREUE		0	-1	-1
56	3	4	19	2	SCHÜLER	DOZENT	DOZENT	1	252289999999991	4653
56	3	4	20	5	MÖNCH	NONNE	GEBET	0	767470000000019	8702
56	3	4	21	3	SALAT	GARTEN		0	-1	-1
56	3	4	22	4	ANGEBOT	MARKT	VERHANDLUNG	0	562389999999991	7298
56	3	4	23	1	GRUPPE	VERSAMMLUNG		0	-1	-1
56	3	4	24	21	DIAMANT	GOLD	GOLD	1	172379999999981	2952
56	3	4	25	36	POLIZIST	WACHE		0	-1	-1
56	3	4	26	11	AUFGABE	ERLEDIGUNG	ERLEDIGUNG	1	210370000000019	5703
56	3	4	27	40	GENUSS	ZIGARRE	WEIN	0	110878999999999	11696
56	3	4	28	29	ANFÜHRER	CHEF		0	-1	-1
56	3	4	29	6	STIRN	KINN	NASE	0	231370000000019	3241
56	3	4	30	24	LABYRINTH	SUCHE		0	-1	-1
56	3	4	31	28	GÖTTIN	GEBET	ANDEUTUNG	0	5851	7892
56	3	4	32	38	SAUERSTOFF	LUFT	LUFT	1	1796.5	2831
56	3	4	33	26	DICKICHT	WALD	WALD	1	229589999999991	2975
56	3	4	34	19	BETRAG	WECHSEL	WERT	0	275860000000009	3388
56	3	4	35	8	GLÜCK	ZUFALL		0	-1	-1
56	3	4	36	22	ZIMMER	ECKE	TISCH	0	287189999999991	4472
56	3	4	37	31	MERKMAL	DETAIL		0	-1	-1
56	3	4	38	37	ANGST	SCHLANGE		0	-1	-1
56	3	4	39	9	LAUNE	HUMOR	HUMOR	1	267189999999991	4319
56	3	4	40	7	HIMMEL	FIRMAMENT	FIRMAMENT	1	193470000000019	4622
56	4	5	1	24	INFEKTION	SCHMERZEN	EPIDEMIE	0	4658	6970
56	4	5	2	29	PINSEL	LEINWAND	MALER	0	4240	5539
56	4	5	3	34	EREIGNIS	FEST		0	-1	-1
56	4	5	4	23	ZÜGEL	WENDE		0	-1	-1
56	4	5	5	14	ANGABE	ZEUGE	VERWERTUNG	0	681629999999981	8906
56	4	5	6	37	WEBER	KAMM	KAMM	1	2269	3573
56	4	5	7	22	NATUR	PFLANZE	PFLANZE	1	328689999999991	4976
56	4	5	8	35	GETREIDE	DINKEL	DINKEL	1	3016	5760
56	4	5	9	3	BRÜCKE	SAN FRANCISCO	STATIK	0	3797	5269
56	4	5	10	26	FAHRRAD	PEDAL		0	-1	-1
56	4	5	11	4	MAUER	BRÜSTUNG		0	-1	-1
56	4	5	12	40	FLOTTE	DECK		0	-1	-1
56	4	5	13	16	REISE	KONTINENT		0	-1	-1
56	4	5	14	31	AUFTRAG	ARBEIT	HONORAR	0	7893	9519
56	4	5	15	28	STIFT	KAPPE	KULLI	0	2773	6259
56	4	5	16	10	INSTRUMENT	OBOE	OBOE	1	239289999999991	3899
56	4	5	17	11	MÖBEL	LEHNE		0	-1	-1
56	4	5	18	6	GLAUBE	BIBEL	RELIGION	0	2336	3744
56	4	5	19	9	KAUFHAUS	SCHAUFENSTER		0	-1	-1
56	4	5	20	2	GELENK	KEULE	FUSS	0	521589999999991	7580
56	4	5	21	38	FAHRZEUG	KETTE		0	-1	-1
56	4	5	22	19	SCHULE	HOLZ		0	-1	-1
56	4	5	23	5	ORCHESTER	KONZERT	DIRIGENT	0	621610000000009	8198
56	4	5	24	30	HEER	INFANTERIE	INFANTERIE	1	136010000000009	4433
56	4	5	25	32	FABRIK	PRODUKTION	INDUSTRIE	0	358389999999991	5800
56	4	5	26	13	GESICHT	MASKE		0	-1	-1
56	4	5	27	39	VERLETZUNG	SCHORF		0	-1	-1
56	4	5	28	15	TROPEN	AMAZONAS	AMAZONAS	1	158410000000009	3256
56	4	5	29	21	BÜNDNIS	PAKT	PAKT	1	233479999999981	3529
56	4	5	30	8	HEFT	NOTE	STIFT	0	345239999999991	5741
56	4	5	31	18	BAHNHOF	KIOSK	ZUG	0	532010000000009	7538
56	4	5	32	12	FLOCKEN	SCHNEE	SCHNEE	1	337310000000009	5169
56	4	5	33	33	REPTIL	ECHSE	ECHSE	1	1915	4483
56	4	5	34	1	KRUG	BIER	BIER	1	2944	5956
56	4	5	35	25	SPORT	SCHWEISS		0	-1	-1
56	4	5	36	36	STRASSE	TEER		0	-1	-1
56	4	5	37	7	AUFSTAND	REBELLION	REBELLION	1	213610000000009	3832
56	4	5	38	20	RIESE	SCHRITT		0	-1	-1
56	4	5	39	27	SCHAUSPIEL	BÜHNE		0	-1	-1
56	4	5	40	17	SCHIFF	DOCK	SEE	0	328010000000009	4144
56	5	6	1	40	RADIO	STIMME	STIMME	1	105410999999996	11861
56	5	6	2	26	KÜCHE	EIMER	HERD	0	192709999999963	2587
56	5	6	3	34	MUSKEL	SEHNE		0	-1	-1
56	5	6	4	37	STRAUSS	TULPEN		0	-1	-1
56	5	6	5	4	WINTER	UNFALL	HEMISPHÄRE	0	6719	12071
56	5	6	6	16	NACHT	SCHEINWERFER		0	-1	-1
56	5	6	7	39	LABOR	PIPETTE	KITTEL	0	695120000000019	8783
56	5	6	8	24	SPIELZEUG	PLASTIK		0	-1	-1
56	5	6	9	18	KAMPF	SIEG	BRUTALITÄT	0	649920000000019	11315
56	5	6	10	2	WEIN	BLUME		0	-1	-1
56	5	6	11	21	ARZT	PRAXIS	GOTT	0	899140000000037	9889
56	5	6	12	35	KÜSTE	DÜNE	BRISE	0	4402	5759
56	5	6	13	25	AQUARELL	GALERIE	GALERIE	1	159720000000019	2933
56	5	6	14	17	REVOLVER	KALIBER	KALIBER	1	154320000000019	3071
56	5	6	15	1	UFER	DAMM	DAMM	1	352020000000019	4648
56	5	6	16	7	TONNE	REGEN		0	-1	-1
56	5	6	17	6	DYNAMO	LICHT		0	-1	-1
56	5	6	18	3	GEBIRGE	EDELWEISS	SCHNEE	0	3503	6103
56	5	6	19	32	SCHMIED	HUFEISEN	HUFEISEN	1	165520000000019	5735
56	5	6	20	8	FLUGZEUG	TOMATENSAFT		0	-1	-1
56	5	6	21	10	TANNE	RINDE	WEIHNACHTEN	0	362309999999963	5279
56	5	6	22	14	HOCHZEIT	ALTAR	PARTNERSCHAFT	0	3827.5	6161
56	5	6	23	5	EISENBAHN	SCHIENE	SCHIENE	1	194109999999963	2989
56	5	6	24	12	ZEUS	HADES	HADES	1	211120000000019	3549
56	5	6	25	13	VERORDNUNG	BESCHEID	GERICHT	0	228570000000019	3729
56	5	6	26	38	FISCH	SCHUPPEN		0	-1	-1
56	5	6	27	28	BIBLIOTHEK	SIGNATUR		0	-1	-1
56	5	6	28	27	MUSEUM	ÄGYPTEN		0	-1	-1
56	5	6	29	19	THEATER	REIHE	BÜHNE	0	251720000000019	4301
56	5	6	30	31	ORKAN	WIRBEL	WIRBEL	1	327920000000019	4471
56	5	6	31	33	LADEN	REKLAME	THEKE	0	247920000000019	3631
56	5	6	32	30	BUCH	SCHRIFTSTELLER		0	-1	-1
56	5	6	33	15	GEFÄNGNIS	VERGEHEN	FREIHEIT	0	362479999999981	5199
56	5	6	34	23	NÄHEN	KREUZSTICH	FADEN	0	164720000000019	2855
56	5	6	35	22	ENERGIE	ÖL		0	-1	-1
56	5	6	36	11	SCHACH	TURM	TURM	1	1551	3431
56	5	6	37	36	INSEKT	LIBELLE	FLIEGE	0	664720000000019	7837
56	5	6	38	9	HERD	FEUER	OFEN	0	2681	3699
56	5	6	39	20	RINGE	BAUM	SILBER	0	3933	5261
56	5	6	40	29	GRILLEN	SOMMER	SOMMER	1	118970000000019	2367
56	6	7	1	20	TINTE	BLEISTIFT		0	-1	-1
56	6	7	2	32	ZERSTÖRUNG	AUSROTTUNG		0	-1	-1
56	6	7	3	13	ERFOLG	LEBENSLAUF	ARBEIT	0	306920000000019	4429
56	6	7	4	19	UMWELT	GEFÄHRDUNG		0	-1	-1
56	6	7	5	39	ÄRGER	FEINDSELIGKEIT		0	-1	-1
56	6	7	6	31	TODESKAMPF	LEBEN	QUAL	0	342690000000037	4269
56	6	7	7	14	PROFESSOR	HOCHSCHULE	STUDENT	0	629520000000019	8239
56	6	7	8	1	HERZLICHKEIT	GEHÄSSIGKEIT		0	-1	-1
56	6	7	9	8	FIEBER	ERSCHÖPFUNG		0	-1	-1
56	6	7	10	10	EIFERSUCHT	GRUND		0	-1	-1
56	6	7	11	30	DARBIETUNG	BEOBACHTUNG	PERFORMANCE	0	1901	4149
56	6	7	12	34	EMANZIPATION	GLEICHSTELLUNG	GLEICHSTELLUNG	1	183259999999963	4417
56	6	7	13	25	METHODE	VERSUCH		0	-1	-1
56	6	7	14	21	KRANKENWAGEN	NOTFALL	NOTFALL	1	416879999999981	5567
56	6	7	15	2	KAMMER	GEKLAPPER	KRUST	0	9155	10551
56	6	7	16	12	WHISKY	DUDELSACK	EISWÜRFEL	0	594320000000019	7959
56	6	7	17	23	SCHÄDEL	LEICHE	SKELETT	0	158179999999981	3875
56	6	7	18	28	ENTFÜHRUNG	AUSBEUTE	GEISEL	0	311520000000019	6075
56	6	7	19	26	ANTWORT	BEKENNTNIS	FRAGE	0	366429999999981	4823
56	6	7	20	5	ZITRONE	ERDBEERE	LIMETTE	0	743129999999981	8911
56	6	7	21	36	VERMITTLUNG	INTERVIEW		0	-1	-1
56	6	7	22	18	STANGE	STOSS		0	-1	-1
56	6	7	23	15	SCHLAMM	HÜRDE	SCHMUTZ	0	343940000000037	5511
56	6	7	24	37	MIKROSKOP	BAKTERIEN	BAKTERIE	1	171129999999981	7463
56	6	7	25	29	ALGEBRA	FUNKTION	MATHEMATIK	0	321540000000037	5583
56	6	7	26	16	FUSSKNÖCHEL	ARM		0	-1	-1
56	6	7	27	40	ARGUMENT	ENTSCHEIDUNG		0	-1	-1
56	6	7	28	4	WEISE	ART	ART	1	113409999999963	1935
56	6	7	29	11	ÜBERBLICK	STANDPUNKT	GRUNDLAGE	0	551929999999981	8945
56	6	7	30	35	HAUSSCHUHE	PFEIFE		0	-1	-1
56	6	7	31	7	BOTSCHAFTER	NATIONALITÄT	NATIONALITÄT	1	136740000000037	3423
56	6	7	32	17	VERSCHIEDENHEIT	GEGENTEIL	GLEICHHEIT	0	543129999999981	7255
56	6	7	33	3	AUSBILDUNG	ZUKUNFT		0	-1	-1
56	6	7	34	24	DOKTOR	KLINIK		0	-1	-1
56	6	7	35	33	CHARME	HERZ	HERZLICHKEIT	0	651940000000037	8327
56	6	7	36	6	HEKTAR	ZAUN	ZAUN	1	195940000000037	3047
56	6	7	37	38	ZAUBERER	ENTHÜLLUNG	MAGIE	0	1570	2663
56	6	7	38	22	SCHLEIM	HAFER	SCHMUTZ	0	966340000000037	11327
56	6	7	39	27	LAWINE	FELSBLOCK	BERG	0	134679999999981	3871
56	6	7	40	9	STEUER	UNTERSCHLAGUNG	STAAT	0	205520000000019	3343
56	7	8	1	28	SCHATTEN	EXISTENZ		0	-1	-1
56	7	8	2	23	ÄRA	ZEITALTER	ZEITALTER	1	1965.5	3741
56	7	8	3	16	PERSON	SCHADEN		0	-1	-1
56	7	8	4	15	PLAKAT	HAMMER	LADEN	0	2952	4071
56	7	8	5	3	GABEL	SOSSE	LÖFFEL	0	2363	4059
56	7	8	6	24	SOZIALIST	PAROLE	REBELL	0	2667.5	4039
56	7	8	7	35	LEICHTIGKEIT	SCHWERKRAFT		0	-1	-1
56	7	8	8	20	FLEISCH	RAUBTIER		0	-1	-1
56	7	8	9	21	ERMÜDUNG	KREISLAUF		0	-1	-1
56	7	8	10	19	LERCHE	FRÖHLICHKEIT	FRÖHLICHKEIT	1	2135.5	4503
56	7	8	11	12	ABFALL	SCHMUTZ		0	-1	-1
56	7	8	12	36	LEERE	DUMPFHEIT	VAKUUM	0	4015.5	5487
56	7	8	13	34	ENTSPANNUNG	BEDROHUNG		0	-1	-1
56	7	8	14	18	BLASE	BAUCH	FUSS	0	3515.5	5155
56	7	8	15	32	MÜNDIGKEIT	ABHÄNGIGKEIT	VERANTWORTUNG	0	1759.5	5047
56	7	8	16	30	STRAND	VERGNÜGEN	SAND	0	297909999999963	4143
56	7	8	17	22	BEGINN	FOLGE		0	-1	-1
56	7	8	18	9	BEMÜHUNGEN	ANSTRENGUNG		0	-1	-1
56	7	8	19	38	PFEFFER	BUTTER	ZUCKER	0	4527.5	6557
56	7	8	20	25	STIMMUNG	ATMOSPHÄRE	LAUNE	0	2205.5	3419
56	7	8	21	40	GESTALTUNG	LANDSCHAFT		0	-1	-1
56	7	8	22	33	GETRÄNK	SCHAUM	KAFFEE	0	4307.5	5739
56	7	8	23	13	BÜSTENHALTER	BUSEN	BUSEN	1	1327.5	2399
56	7	8	24	8	FAMILIE	MUTTER	MUTTER	1	131929999999981	2609
56	7	8	25	17	THEMA	INTERESSE	INHALT	0	319729999999981	5445
56	7	8	26	26	ADMIRAL	WAFFENRUHE	BEFEHL	0	6735.5	7833
56	7	8	27	5	JUNGFRAU	SCHLEIER	SCHÖNHEIT	0	3557.5	5973
56	7	8	28	11	REIZ	REAKTION	REAKTION	1	1407.5	2839
56	7	8	29	39	RÄUBER	DIEBSTAHL		0	-1	-1
56	7	8	30	10	IRRTUM	MISSVERSTÄNDNIS	FOLGE	0	1848	2943
56	7	8	31	27	ERFAHRUNG	UNWISSENHEIT		0	-1	-1
56	7	8	32	29	SÄUGLING	WIEGE	BABY	0	1541.5	4581
56	7	8	33	37	FISCHER	MEER	BOOT	0	300279999999981	4517
56	7	8	34	31	VERWALTUNG	GENEHMIGUNG		0	-1	-1
56	7	8	35	4	TRANSPORT	LAGER	GUT	0	3319.5	4350
56	7	8	36	6	DICHTER	ZITAT	ZITAT	1	176629999999981	3153
56	7	8	37	14	LÜGE	WAHRHEIT	ERPRESSUNG	0	5647.5	7511
56	7	8	38	2	GELEGENHEIT	LIEBSCHAFT	CHANCE	0	292729999999981	4004
56	7	8	39	7	FENSTER	BEWOHNER	TÜR	0	5315.5	6075
56	7	8	40	1	WOHNUNG	HEIM		0	2215.5	4903
56	8	9	1	7	SPRÜHREGEN	FLUSS		0	-1	-1
56	8	9	2	27	STRICK	SCHLINGE		0	-1	-1
56	8	9	3	5	KAMERAD	OPFER	TOD	0	360209999999963	4699
56	8	9	4	10	VORTRAG	REDNER	REDNER	1	212969999999925	3657
56	8	9	5	12	HALLE	TURNIER		0	-1	-1
56	8	9	6	36	VERZIERUNG	PALAST	STUCK	0	421559999999963	5447
56	8	9	7	19	VERBRENNUNG	PROZESSION		0	-1	-1
56	8	9	8	15	BÜCHEREI	VERLEIH	AUSLEIHE	0	1761.5	3473
56	8	9	9	40	GESCHENK	UNDANK		0	323959999999963	6035
56	8	9	10	6	BÜRGSCHAFT	VOLLMACHT	VERANTWORTUNG	0	674759999999963	10451
56	8	9	11	24	GANGSTER	VERBRECHEN	GEWALT	0	231159999999963	3827
56	8	9	12	9	KOCHTOPF	BÜGELEISEN		0	-1	-1
56	8	9	13	29	RHEUMATISMUS	IMMUNITÄT	SINFONIE	0	525969999999925	6859
56	8	9	14	33	ÄHNLICHKEIT	WIEDERHOLUNG		0	-1	-1
56	8	9	15	26	DUFT	GERUCH		0	-1	-1
56	8	9	16	13	SARG	GRAB	GRAB	1	261559999999963	3631
56	8	9	17	8	ANHÄNGER	MEISTER		0	-1	-1
56	8	9	18	4	TÜR	SCHRANK	FENSTER	0	461319999999925	6593
56	8	9	19	23	TOTSCHLAG	BRUTALITÄT	MORD	0	298969999999925	4375
56	8	9	20	17	SONATE	KLAVIER	KLAVIER	1	227169999999925	4431
56	8	9	21	30	ZUGEHÖRIGKEIT	GENERATION		0	-1	-1
56	8	9	22	28	GEMÜT	HEITERKEIT	LAUNE	0	177769999999925	3401
56	8	9	23	21	ORIENTIERUNG	AUSGANG		0	-1	-1
56	8	9	24	20	KUMMER	TRAURIGKEIT		0	-1	-1
56	8	9	25	37	STUDIUM	WIRTSCHAFT	ZUKUNFT	0	2295.5	4095
56	8	9	26	38	SEILTÄNZER	SCHWERPUNKT	BALANCE	0	2145.5	4655
56	8	9	27	14	VERANSTALTUNG	ÖFFENTLICHKEIT		0	-1	-1
56	8	9	28	18	WELLE	FLUT	TREND	0	590059999999963	8764
56	8	9	29	22	TAKT	HARFE		0	-1	-1
56	8	9	30	16	KRANKHEIT	SYMPTOM	PEST	0	666369999999925	7772
56	8	9	31	34	REGEL	KOMBINATION	AUSNAHME	0	371469999999925	6034
56	8	9	32	25	FINDIGKEIT	EINFALL		0	-1	-1
56	8	9	33	11	GESCHOSS	PFEIL	KALIBER	0	1219.5	2944
56	8	9	34	2	GEDULD	KONTROLLE		0	-1	-1
56	8	9	35	31	ANREGUNG	BEISPIEL		0	-1	-1
56	8	9	36	32	GLETSCHER	POL	GEBIRGE	0	274330000000075	4308
56	8	9	37	1	INSTANZ	GESETZGEBUNG	JUSTIZ	0	561059999999963	7579
56	8	9	38	3	GITTER	BESCHRÄNKUNG		0	-1	-1
56	8	9	39	35	AUFPRALL	FALL	EXPLOSION	0	5757	7751
56	8	9	40	39	ABRECHNUNG	BANKIER	FINANZEN	0	3647.5	7439
