## Supplementary material for "Vast amounts of encoded items nullify but do not reverse the effect of sleep on declarative memory": Dataset: PAL_56_2_2.xlsx

### Sheet: Tabelle1
VP_Nr	Block	VersioN	counter	pair_code	cue	correct_answer	answer	accuracy	reactiontime1	reactiontime2
56	1	10	1	26	POLITIKER	ZUVERSICHT	MACHT	0	5571.1	6790
56	1	10	2	31	SAMT	STOFF		0	-1	-1
56	1	10	3	30	PASSION	ORGASMUS	LEIDENSCHAFT	0	7855.3	9897
56	1	10	4	21	ELITE	VERMÖGEN	MACHT	0	6029.5	9829
56	1	10	5	14	ZUSAMMENHANG	VORZEICHEN		0	-1	-1
56	1	10	6	1	PROGNOSE	GEWISSHEIT		0	-1	-1
56	1	10	7	38	REDAKTEUR	KORRESPONDENZ		0	-1	-1
56	1	10	8	11	DIREKTOR	GESCHÄFT	SCHULE	0	4819.8	6144
56	1	10	9	32	SCHIFFBRUCH	UNGLÜCKSFALL	MATROSE	0	2902.5	5009
56	1	10	10	40	PEITSCHE	MISSHANDLUNG		0	-1	-1
56	1	10	11	10	MAGEN	RESTAURANT	KÖRPER	0	6775.3	8162
56	1	10	12	6	ABSCHLUSS	PROJEKT	UNIVERSITÄT	0	508429999999999	7169
56	1	10	13	29	ZUSPITZUNG	PUNKT	PUNKT	1	269029999999999	4298
56	1	10	14	23	SCHNORCHEL	ATLANTIK		0	-1	-1
56	1	10	15	20	SPIRALE	FRUCHTBARKEIT	VERHÜTUNG	0	453229999999999	8535
56	1	10	16	34	VERDROSSENHEIT	RESIGNATION		0	-1	-1
56	1	10	17	17	KÄFER	RUINE		0	-1	-1
56	1	10	18	5	ANZUG	BÖRSE	BÖRSE	1	2303.5	4247
56	1	10	19	4	FAHRT	AUTOBAHN		0	-1	-1
56	1	10	20	33	OPERATION	KOMA		0	-1	-1
56	1	10	21	9	VOLK	GEMEINDE		0	-1	-1
56	1	10	22	12	ZENTIMETER	METER	METER	1	323139999999999	5127
56	1	10	23	16	STRICH	SKIZZE		0	-1	-1
56	1	10	24	28	ANKÜNDIGUNG	EXAMEN	ERWARTUNG	0	6380.5	8172
56	1	10	25	7	LOYALITÄT	BRUDER		0	-1	-1
56	1	10	26	27	MONSTER	MUT		0	-1	-1
56	1	10	27	2	KAMERADSCHAFT	PARTNER	LOYALITÄT	0	392139999999999	7589
56	1	10	28	8	UMARMUNG	INTEGRATION	ZÄRTLICHKEIT	0	11309.2	13977
56	1	10	29	37	NEUROSE	PSYCHOLOGIE	PSYCHOLOGIE	1	226840000000002	4644
56	1	10	30	22	LIEGE	VERANDA	STRAND	0	13558.7	14807
56	1	10	31	36	GESCHLECHT	MANN		0	-1	-1
56	1	10	32	15	PATIENT	THERAPIE	ARZT	0	278159999999998	4124
56	1	10	33	18	FASCHIST	IDEOLOGIE	REBELL	0	2087.5	5479
56	1	10	34	35	VERLAUF	ENDUNG		0	-1	-1
56	1	10	35	24	MAKEL	SELBSTBEWUSSTSEIN		0	-1	-1
56	1	10	36	3	LINIE	BUS	FÜHRUNG	0	747940000000002	9928
56	1	10	37	13	GENAUIGKEIT	AUFMERKSAMKEIT	PRÄZISION	0	1830.5	5662
56	1	10	38	19	DROGE	VERHEIMLICHUNG		0	-1	-1
56	1	10	39	39	ERMORDUNG	GESTÄNDNIS	GEWALT	0	665540000000002	8559
56	1	10	40	25	PARADIES	MENSCH		0	-1	-1
56	2	11	1	21	GANS	ENTE	KUH	0	941719999999995	10882
56	2	11	2	28	VERSEUCHUNG	RATTE		0	-1	-1
56	2	11	3	6	AMATEUR	HOBBY		0	-1	-1
56	2	11	4	25	PHILOSOPHIE	SINN		0	-1	-1
56	2	11	5	33	STURZ	REGIERUNG	VERLETZUNG	0	11667	13525
56	2	11	6	23	KATEGORIE	GÜLTIGKEIT	SYSTEM	0	561489999999991	7594
56	2	11	7	10	ZULASSUNG	NACHWEIS	BEHÖRDE	0	430019999999995	5956
56	2	11	8	20	VATERUNSER	RELIGION	RELIGION	1	219160000000009	4703
56	2	11	9	8	REKORD	ARBEITSLOSIGKEIT		0	-1	-1
56	2	11	10	16	TRAKTOR	LENKSTANGE	FELD	0	10711.7	11455
56	2	11	11	27	DOLCH	STICH	MORD	0	3831.5	5760
56	2	11	12	5	INSTITUTION	ABTEILUNG		0	-1	-1
56	2	11	13	40	WIND	ELEMENT	MEER	0	8079.5	9271
56	2	11	14	4	MEDAILLE	WETTBEWERB	SIEG	0	9487.5	10599
56	2	11	15	19	BEGNADIGUNG	DROHUNG		0	-1	-1
56	2	11	16	26	HAND	GESTE	FUSS	0	3887.5	7616
56	2	11	17	30	STRATEGIE	NÄHERUNG	PLAN	0	881469999999995	9749
56	2	11	18	22	KARTE	HINDERNIS		0	-1	-1
56	2	11	19	2	UNTAUGLICHKEIT	FAHRER	ZWECK	0	670369999999995	8304
56	2	11	20	38	WEG	WILLE	ZIEL	0	499280000000005	6214
56	2	11	21	12	ATOM	MOLEKÜL	MOLEKÜL	1	1147	3575
56	2	11	22	32	KRAMPF	BEIN	ADER	0	7047.5	8728
56	2	11	23	37	HIRTE	SCHAF	SCHAF	1	445010000000009	6039
56	2	11	24	14	LEISTUNG	PROVISION		0	-1	-1
56	2	11	25	7	BODEN	FUND		0	-1	-1
56	2	11	26	18	TREIBSTOFF	KILOMETER	BENZIN	0	4652	6583
56	2	11	27	34	SYMBOL	WAPPEN		0	-1	-1
56	2	11	28	9	WAHL	GREMIUM	DEMOKRATIE	0	5580.5	7580
56	2	11	29	3	COMPUTER	ZEITVERTREIB	INFORMATIK	0	4039.5	6551
56	2	11	30	15	ATTRAKTION	WELTWUNDER		0	-1	-1
56	2	11	31	36	WALZER	GALA	TANZ	0	9598.5	10542
56	2	11	32	24	AUSSCHAU	GIPFEL	GIPFEL	1	2410.5	4223
56	2	11	33	1	SCHALTER	FLUGHAFEN		0	-1	-1
56	2	11	34	17	HANDSCHRIFT	BUCHSTABE	IDENTITÄT	0	552769999999995	8054
56	2	11	35	29	BUDE	KÜHLSCHRANK		0	-1	-1
56	2	11	36	35	BEHANDLUNG	MANDEL	ARZT	0	971669999999995	11207
56	2	11	37	13	FEHLTRITT	VERANTWORTUNG	STOSS	0	3134.5	4599
56	2	11	38	31	KOPPEL	STIER	VIEH	0	2612.5	7078
56	2	11	39	11	SCHEIDUNG	INSTABILITÄT	EHE	0	368069999999995	4389
56	2	11	40	39	GEWINNUNG	WERBER		0	-1	-1
56	3	12	1	15	VERHAFTUNG	KLINGE	POLIZEI	0	752979999999981	10033
56	3	12	2	17	BEGRÜNDER	PRÄSIDENT	CHEF	0	786970000000019	8887
56	3	12	3	1	EMPFINDUNG	GELASSENHEIT	GEFÜHL	0	705329999999981	8926
56	3	12	4	4	KLOSTER	EINSCHRÄNKUNG	GEBET	0	543160000000009	6860
56	3	12	5	26	EVOLUTION	ERWEITERUNG	SCHÖPFUNG	0	606070000000019	9299
56	3	12	6	35	NOTLAGE	DILEMMA	RETTER	0	966960000000009	11326
56	3	12	7	31	REICH	PROFIT		0	-1	-1
56	3	12	8	10	ZAUBERKÜNSTLER	TRICK	TRICK	1	253570000000019	4863
56	3	12	9	24	ALARM	ÜBUNG	NOT	0	646739999999991	7272
56	3	12	10	11	PROGRAMM	KINO	PHYSIK	0	6120.5	10399
56	3	12	11	39	ORDNUNG	ZUCHT		0	-1	-1
56	3	12	12	23	JUGEND	SCHWIMMBAD		0	-1	-1
56	3	12	13	7	HIRN	STUDIE	KOPF	0	851979999999981	9958
56	3	12	14	12	HÖLLE	MYTHOS		0	-1	-1
56	3	12	15	20	HORN	WARNUNG		0	-1	-1
56	3	12	16	32	KOORDINATION	HANDHABUNG	LEITUNG	0	252470000000019	3908
56	3	12	17	6	SCHLACHTUNG	SCHWEIN		0	-1	-1
56	3	12	18	33	ERÖFFNUNG	GRÜNDUNG		0	-1	-1
56	3	12	19	22	PARTEI	ABSTIMMUNG	DEMOKRATIE	0	663970000000019	8663
56	3	12	20	38	ABEND	MORGEN	DÄMMERUNG	0	389379999999981	5962
56	3	12	21	29	MOTOR	INDUSTRIALISIERUNG		0	-1	-1
56	3	12	22	27	BEEINFLUSSUNG	VERMARKTUNG		0	-1	-1
56	3	12	23	30	DORF	ISOLATION	RAT	0	606370000000019	6560
56	3	12	24	36	EINSPARUNG	RECHNUNG		0	-1	-1
56	3	12	25	3	BEIFALL	APPLAUS	BEGEISTERUNG	0	555229999999981	8436
56	3	12	26	8	KARTELL	KONSENS	GEWALT	0	905579999999981	10202
56	3	12	27	40	KERZE	DOCHT	LICHT	0	197989999999991	4260
56	3	12	28	13	STAAT	UNTERSTÜTZUNG	MACHT	0	103437999999998	11615
56	3	12	29	9	ADER	GESTEIN	GEBIRGE	0	630420000000019	8527
56	3	12	30	21	LIKÖR	SEKT	ALKOHOL	0	357760000000009	7204
56	3	12	31	19	BAHNSTEIG	ANPASSUNG	ZUG	0	441870000000019	5321
56	3	12	32	18	PARTY	THEKE	STIMMUNG	0	454360000000009	6400
56	3	12	33	2	GENIE	MATHEMATIK		0	-1	-1
56	3	12	34	14	SCHLAFWANDELN	UNWIRKLICHKEIT	OHNMÄCHTIG	0	652670000000019	9222
56	3	12	35	25	BESTATTUNG	SELBSTMORD	GRAB	0	783970000000019	9095
56	3	12	36	16	FREUNDIN	ZÄRTLICHKEIT	PARTNERSCHAFT	0	317579999999981	5567
56	3	12	37	37	INVESTITION	KONZERN	ANLAGE	0	392779999999981	5463
56	3	12	38	28	UNSTERBLICHKEIT	AUFERSTEHUNG	WIEDERAUFERSTEHUNG	0	321220000000019	8711
56	3	12	39	5	BINDUNG	BABY	SKI	0	787979999999981	11463
56	3	12	40	34	BLEI	STAHL	GIFT	0	787070000000019	8696
56	4	13	1	16	TRAINING	PULS	AUSDAUER	0	112977000000002	12607
56	4	13	2	22	WIEDERHERSTELLUNG	VERSCHLECHTERUNG		0	-1	-1
56	4	13	3	6	BEGEISTERUNG	GEFÜHL	BEIFALL	0	781229999999981	9140
56	4	13	4	3	OZEAN	KRABBE	DAMPFER	0	402379999999981	5472
56	4	13	5	29	KONJUNKTUR	DIAGNOSE	KURS	0	944679999999981	13007
56	4	13	6	2	PARK	VEGETATION		0	-1	-1
56	4	13	7	36	KLEINIGKEIT	WAAGE		0	-1	-1
56	4	13	8	40	REGENSCHIRM	BEDARF	STIEFEL	0	859879999999981	10247
56	4	13	9	31	TEICH	ÜBERSCHWEMMUNG	ENTE	0	269229999999981	4152
56	4	13	10	39	FREILASSUNG	AUFENTHALT	STRAFE	0	6807	8295
56	4	13	11	4	SPRECHER	AUFRUF	RADIO	0	205579999999981	3632
56	4	13	12	9	STALL	KUH	KUH	1	426310000000009	5688
56	4	13	13	21	REVOLUTION	WIDERSTAND	FASCHIST	0	4791	16303
56	4	13	14	15	VERBRÜDERUNG	ENTSCHULDIGUNG		0	-1	-1
56	4	13	15	38	SUBMISSION	ERNIEDRIGUNG	UNTERWERFUNG	0	2200	5456
56	4	13	16	24	ENTSCHLOSSENHEIT	DURCHSETZUNG	MUT	0	386279999999981	4631
56	4	13	17	23	STREIK	KONFLIKT		0	-1	-1
56	4	13	18	30	HASS	GEFECHT	GEWALT	0	2800	5400
56	4	13	19	37	FLAMME	LEUCHTE	LEIDENSCHAFT	0	5398.5	7544
56	4	13	20	14	MUSIK	OPER		0	-1	-1
56	4	13	21	32	KLEIDERSCHRANK	HANDSCHUH		0	-1	-1
56	4	13	22	8	BEWUNDERUNG	SCHÖNHEIT		0	-1	-1
56	4	13	23	17	WAFFE	KRIEG	KALIBER	0	4096	5592
56	4	13	24	20	ZAHL	PHYSIK	WIRTSCHAFT	0	502279999999981	6823
56	4	13	25	7	KRANZ	NEST	KRONE	0	731079999999981	11207
56	4	13	26	19	INSEL	URLAUBER		0	-1	-1
56	4	13	27	33	SENDER	NOTIZ	BRIEF	0	4461	7245
56	4	13	28	27	SUBSTANZ	SEELE	MATERIAL	0	5351	7136
56	4	13	29	13	ZAHLUNG	QUITTUNG		0	-1	-1
56	4	13	30	34	FRAU	BLUSE		0	-1	-1
56	4	13	31	10	MILCH	KÄSE	KÄSE	1	1952	3516
56	4	13	32	1	WAHNSINN	ANSTALT	TROTZ	0	398070000000019	5499
56	4	13	33	25	GERICHTSHOF	UNWAHRHEIT	URTEIL	0	324079999999981	5063
56	4	13	34	28	NACHRICHT	GEBURTSTAG		0	-1	-1
56	4	13	35	11	DOKUMENT	BESCHEINIGUNG	UNTERSCHRIFT	0	2896	5080
56	4	13	36	18	BEWERTUNG	KELLNERIN	KRITERIUM	0	191079999999981	3647
56	4	13	37	35	ZUCKER	SPEISE	PFEFFER	0	3032	5768
56	4	13	38	12	TRAINER	STIL		0	-1	-1
56	4	13	39	26	KUNSTWERK	AUFMACHUNG		0	-1	-1
56	4	13	40	5	AUFTAKT	SPIEL	FINALE	0	4752	6208
56	5	14	1	21	UNABHÄNGIGKEIT	SELBSTBESTIMMUNG		0	-1	-1
56	5	14	2	6	LIMIT	MAXIMUM		0	-1	-1
56	5	14	3	12	UNHEIL	ALPTRAUM	SCHICKSAL	0	5946.5	8571
56	5	14	4	8	EXPERIMENT	UNTERSUCHUNG	LABOR	0	2987	4649
56	5	14	5	20	ERKLÄRUNG	WISSENSCHAFT	ANTWORT	0	447309999999963	6119
56	5	14	6	29	FAUST	GEWALT	GEWALT	1	6105	7505
56	5	14	7	39	GESELLSCHAFT	EINHEIT	VOLK	0	858420000000019	9903
56	5	14	8	5	GANG	TOR	TÜR	0	5111	5899
56	5	14	9	27	HINDERUNG	SIEGEL		0	-1	-1
56	5	14	10	26	RASSE	NATIONALIST	GESCHLECHT	0	3871	6791
56	5	14	11	14	WANGE	CHRIST		0	-1	-1
56	5	14	12	10	SCHMUGGEL	IMPORT	IMPORT	1	260720000000019	5509
56	5	14	13	19	MINIMUM	NOTWENDIGKEIT		0	-1	-1
56	5	14	14	3	IDIOT	UNSINN	DUMMHEIT	0	763109999999963	9951
56	5	14	15	30	DIAKONIE	VERSORGUNG	KIRCHE	0	2487	4407
56	5	14	16	23	FLÜCHTLING	ASYL		0	-1	-1
56	5	14	17	1	GEMEINSCHAFT	ZUSAMMENARBEIT		0	-1	-1
56	5	14	18	25	FRIEDEN	ALLIANZ		0	-1	-1
56	5	14	19	9	INTENSIVSTATION	KRANKENHAUS	KRANKENHAUS	1	186309999999963	4599
56	5	14	20	17	TECHNOLOGIE	GEHIRNWÄSCHE	FORTSCHRITT	0	2103	6369
56	5	14	21	36	SÄUFER	WIRT	BIER	0	842109999999963	9605
56	5	14	22	18	KONFRONTATION	RACHE		0	-1	-1
56	5	14	23	11	PRÄDIKAT	PRIMA	UMLAUT	0	106790999999996	12785
56	5	14	24	24	VATER	VORBILD	SOHN	0	492509999999963	5885
56	5	14	25	16	FREUNDSCHAFT	GEFÄHRTE		0	-1	-1
56	5	14	26	22	AUTOR	ERFINDUNG	BIBLIOTHEK	0	716570000000019	10719
56	5	14	27	40	LEBER	ORGAN	BAUCH	0	734309999999963	9527
56	5	14	28	34	NACHBARSCHAFT	HECKE		0	-1	-1
56	5	14	29	38	ZELT	ZIRKUS		0	-1	-1
56	5	14	30	35	LIST	NAZI	TUGEND	0	621509999999963	7631
56	5	14	31	33	KNOBLAUCH	VAMPIR	VAMPIR	1	1631	3743
56	5	14	32	2	SOLO	MUSIKINSTRUMENT		0	-1	-1
56	5	14	33	4	INFLATION	ENTWERTUNG	WÄHRUNG	0	397509999999963	5815
56	5	14	34	31	TOD	NOTWEHR	QUAL	0	3015	4183
56	5	14	35	32	SCHLUSSFOLGERUNG	KONSEQUENZ	FAZIT	0	158309999999963	2887
56	5	14	36	15	LAMM	MITTAGESSEN		0	-1	-1
56	5	14	37	28	SCHLÄGER	KRIMINALITÄT		0	-1	-1
56	5	14	38	13	URLAUB	AUSFALL		0	-1	-1
56	5	14	39	7	VORBEREITUNG	VERÖFFENTLICHUNG		0	-1	-1
56	5	14	40	37	PARLAMENT	KANZLER	KANZLER	1	3935	10863
56	6	15	1	31	ERMITTLUNG	SCHULD	ERGEBNIS	0	327609999999963	5014
56	6	15	2	21	AUSEINANDERSETZUNG	ÜBERLEGUNG		0	-1	-1
56	6	15	3	17	KOOPERATION	MITHILFE		0	-1	-1
56	6	15	4	14	REGIME	ZERSCHLAGUNG		0	-1	-1
56	6	15	5	37	BEFRAGUNG	MEHRHEIT		0	-1	-1
56	6	15	6	18	ERNÄHRUNG	EIWEIß	VITAMIN	0	7529.5	9729
56	6	15	7	24	AKTEUR	DRAMATIK	HANDLUNG	0	442109999999963	6917
56	6	15	8	20	REGENBOGEN	FARBE		0	-1	-1
56	6	15	9	15	TRITT	SOHLE		0	-1	-1
56	6	15	10	28	BILD	FOTO		0	-1	-1
56	6	15	11	35	GOTT	VEREHRUNG		0	-1	-1
56	6	15	12	5	STÜTZE	BEGLEITER		0	-1	-1
56	6	15	13	19	ARBEITER	EINKOMMEN	STÜTZE	0	152792999999998	16959
56	6	15	14	40	BEARBEITUNG	HONORAR		0	-1	-1
56	6	15	15	9	SUBKULTUR	UNTERGRUND	TREND	0	522270000000019	6669
56	6	15	16	2	UNTERSCHRIFT	FORMULAR	DOKUMENT	0	219170000000019	4209
56	6	15	17	26	POLIZEI	EINSATZ		0	-1	-1
56	6	15	18	36	INFORMATIK	PROGRAMMIERUNG	ZAHL	0	715829999999981	8511
56	6	15	19	27	KUNST	ARTIST		0	-1	-1
56	6	15	20	25	DRECK	VERUNREINIGUNG		0	-1	-1
56	6	15	21	39	DESSERT	HONIG		0	-1	-1
56	6	15	22	3	VORSTAND	LEITER	GEHALT	0	639129999999981	7503
56	6	15	23	30	ERDBALL	WELTKARTE	ERDKARTE	0	731909999999963	9359
56	6	15	24	23	OPPOSITION	VERWEIGERUNG	WIDERSTAND	0	384729999999981	6385
56	6	15	25	8	GELIEBTE	GEHEIMNIS	EIFERSUCHT	0	550929999999981	9781
56	6	15	26	4	BRILLE	KRAWATTE		0	-1	-1
56	6	15	27	16	SONNE	GRAD	GESTIRN	0	616409999999963	7607
56	6	15	28	29	INTERVENTION	STREIT	EINFLUSS	0	727909999999963	8759
56	6	15	29	11	SCHÄTZUNG	SPEKULATION		0	-1	-1
56	6	15	30	34	PATRIOTISMUS	EXTREMISMUS		0	-1	-1
56	6	15	31	7	DONNER	BLITZ	GEWITTER	0	488509999999963	6221
56	6	15	32	33	TAGEBUCH	BIOGRAPHIE	BIOGRAPHIE	1	323129999999981	5359
56	6	15	33	38	GEGNER	WAFFENSTILLSTAND	OPONENT	0	409829999999981	6797
56	6	15	34	32	FORMEL	BERECHNUNG	CHEMIE	0	4752.5	7709
56	6	15	35	10	ZOO	BÄR		0	-1	-1
56	6	15	36	12	TECHNIKER	INGENIEUR	ELEKTRIK	0	544920000000019	6733
56	6	15	37	22	STROH	WALDBRAND		0	-1	-1
56	6	15	38	13	WANDEL	ZWISCHENZEIT	ZEIT	0	836259999999963	9369
56	6	15	39	1	PYRAMIDE	ARCHITEKTUR	SKLAVE	0	597309999999963	7493
56	6	15	40	6	MANDANT	RECHT	GERICHT	0	526329999999981	6545
56	7	16	1	37	MÖRDER	SÜNDE	TÄTER	0	750640000000037	8402
56	7	16	2	18	ASSISTENT	PROFESSION		0	-1	-1
56	7	16	3	8	BEFUGNIS	ERMÄCHTIGUNG	BEHÖRDE	0	426340000000037	5703
56	7	16	4	6	BEVÖLKERUNG	MASSE		0	-1	-1
56	7	16	5	38	PRIESTER	KATHEDRALE	GEBET	0	674329999999981	7845
56	7	16	6	24	MODE	HOSE		0	-1	-1
56	7	16	7	25	CHARAKTER	OFFENHEIT	MENSCH	0	450109999999963	5699
56	7	16	8	11	PHASE	STADIUM	ZEITSPANNE	0	805129999999981	10283
56	7	16	9	27	ROUTE	HEIMWEG	TOUR	0	195140000000037	2835
56	7	16	10	30	AUSKUNFT	PROPAGANDA		0	-1	-1
56	7	16	11	19	AFFÄRE	PARTNERSCHAFT	LIEBSCHAFT	0	4791.5	8903
56	7	16	12	3	SEE	WASSER	MEER	0	505420000000019	6313
56	7	16	13	1	BEHÖRDE	KÜNDIGUNG		0	-1	-1
56	7	16	14	21	RANG	HIERARCHIE	HIERARCHIE	1	238840000000037	4511
56	7	16	15	26	PUBLIKUM	ZUSCHAUER		0	-1	-1
56	7	16	16	32	BAUER	FARM		0	-1	-1
56	7	16	17	23	BOSS	HEMD		0	-1	-1
56	7	16	18	40	VIRUS	ERREGER		0	-1	-1
56	7	16	19	22	DIREKTION	BESCHLUSS	BEHÖRDE	0	3902.5	5011
56	7	16	20	10	FLÄCHE	ZENTRUM	AREAL	0	339540000000037	4659
56	7	16	21	9	SCHNITT	FILM	FILM	1	345529999999981	4567
56	7	16	22	28	BOOT	MATROSE		0	-1	-1
56	7	16	23	39	FLIRT	ROMANTIK	PARTNERSCHAFT	0	437309999999963	7049
56	7	16	24	15	VISUM	TOURISMUS	GENEHMIGUNG	0	437259999999963	6619
56	7	16	25	34	STUDENT	KLAUSUR	LEHRER	0	419929999999981	6099
56	7	16	26	17	JUSTIZ	GLAUBWÜRDIGKEIT		0	-1	-1
56	7	16	27	16	BIRKE	LAUB	LAUB	1	182120000000019	2991
56	7	16	28	4	UNRECHT	BENACHTEILIGUNG		0	-1	-1
56	7	16	29	2	GEFAHR	HAI	FEUER	0	645340000000037	7205
56	7	16	30	7	KOMMENTAR	PRESSE	PRESSE	1	257379999999981	3967
56	7	16	31	29	GERICHT	VERHANDLUNG	URTEIL	0	1455.5	2759
56	7	16	32	31	EXEKUTION	ERSCHIEßUNG	AUSFÜHRUNG	0	347140000000037	5325
56	7	16	33	13	JOURNALIST	PRESSEFREIHEIT	KOMMENTAR	0	531170000000019	6937
56	7	16	34	33	VERGÜTUNG	GELD	GEHALT	0	482340000000037	7159
56	7	16	35	20	ANLAGE	RENDITE		0	-1	-1
56	7	16	36	12	KAPITALISMUS	KOMMUNISMUS	BÖRSE	0	573340000000037	6769
56	7	16	37	14	KOCH	OFEN		0	-1	-1
56	7	16	38	5	NATION	EINIGKEIT		0	-1	-1
56	7	16	39	36	BOMBE	TERRORIST	GEFAHR	0	593520000000019	6919
56	7	16	40	35	FREUDE	LUST		0	-1	-1
56	8	1	1	13	KUGEL	QUADRAT		0	-1	-1
56	8	1	2	28	URHEBER	KAUSALITÄT	LIZENZ	0	683140000000037	9199
56	8	1	3	14	STERN	WEIHNACHTEN		0	-1	-1
56	8	1	4	35	FIGUR	BRETT		0	-1	-1
56	8	1	5	11	GEHIRN	BEWUSSTSEIN		0	-1	-1
56	8	1	6	7	ZEITUNG	DRUCK		0	-1	-1
56	8	1	7	4	STURM	WINDHAUCH	WIRBEL	0	264959999999963	4205
56	8	1	8	21	DEMOKRATIE	SYSTEM	PARLAMENT	0	300759999999963	4663
56	8	1	9	37	ANEKDOTE	WITZ		0	-1	-1
56	8	1	10	16	VOGEL	KATZE		0	-1	-1
56	8	1	11	25	SPASS	FEIER		0	-1	-1
56	8	1	12	12	NUTZEN	KOSTEN		0	-1	-1
56	8	1	13	36	RÜCKSCHRITT	VERGANGENHEIT	REZESSION	0	645290000000037	7991
56	8	1	14	30	BEGRIFF	BEDEUTUNG		0	-1	-1
56	8	1	15	39	SCHAMGEFÜHL	KÖRPER		0	-1	-1
56	8	1	16	17	STAUB	SAUBERKEIT		0	-1	-1
56	8	1	17	1	PELZ	FUCHS		0	-1	-1
56	8	1	18	5	BERUF	ANERKENNUNG	GESELLSCHAFT	0	143755999999996	16343
56	8	1	19	33	RÜSTUNG	ANGRIFF	KAMPF	0	447140000000037	6359
56	8	1	20	32	EINGEBUNG	IDEE	EINFALL	0	317559999999963	4519
56	8	1	21	26	SKLAVE	KÖNIG	ARBEIT	0	371959999999963	5199
56	8	1	22	19	ERDE	STEIN	KARTE	0	426340000000037	5239
56	8	1	23	22	LÖSUNG	PROBLEM		0	-1	-1
56	8	1	24	27	GRUNDRECHT	VERFASSUNG		0	-1	-1
56	8	1	25	31	NÄSSE	GEWITTER		0	-1	-1
56	8	1	26	24	BEDÜRFNIS	WERBUNG		0	-1	-1
56	8	1	27	20	INFORMATION	INHALT	WISSEN	0	420740000000037	5299
56	8	1	28	23	SÄNGER	KÜNSTLER	KÜNSTLER	1	221140000000037	5539
56	8	1	29	29	MANGEL	VERZICHT		0	-1	-1
56	8	1	30	10	ABSPRACHE	VERTRAG		0	-1	-1
56	8	1	31	9	FORM	KREIS	KREIS	1	283340000000037	4249
56	8	1	32	15	BECHER	KAFFEE	KÜCHE	0	514340000000037	6119
56	8	1	33	3	STILLE	EINSAMKEIT		0	-1	-1
56	8	1	34	2	MASCHINE	APPARAT	INDUSTRIE	0	192740000000037	3495
56	8	1	35	6	CHAOS	STRUKTUR	SYSTEM	0	420319999999925	6361
56	8	1	36	34	EMPFEHLUNG	RAT		0	-1	-1
56	8	1	37	18	TRINKSPRUCH	SPRICHWORT	SPRICHWORT	1	733319999999925	9777
56	8	1	38	8	BARGELD	WERT		0	-1	-1
56	8	1	39	40	PUPPE	KIND		0	-1	-1
56	8	1	40	38	FÄHIGKEIT	VERANLAGUNG		0	-1	-1
								24
