## Supplementary material for "Vast amounts of encoded items nullify but do not reverse the effect of sleep on declarative memory": Dataset: PAL_56_2_3.xlsx

### Sheet: Tabelle1
VP_Nr(str)	Block(str)	VersioN(str)	counter(str)	pair_code(str)	cue(str)	correct_answer(str)	answer(str)	accuracy(str)	reactiontime1(str)	reactiontime2(str)
56	1	10	1	15	PATIENT	THERAPIE	ARZT	0	2361.3	3097
56	1	10	2	32	SCHIFFBRUCH	UNGLÜCKSFALL	MATROSE	0	2823.3	3971
56	1	10	3	39	ERMORDUNG	GESTÄNDNIS	BRUTALITÄT	0	2091.3	4649
56	1	10	4	2	KAMERADSCHAFT	PARTNER		0	-1	-1
56	1	10	5	24	MAKEL	SELBSTBEWUSSTSEIN		0	-1	-1
56	1	10	6	29	ZUSPITZUNG	PUNKT	PUNKT	1	2206.7	3631
56	1	10	7	4	FAHRT	AUTOBAHN	ZUG	0	2335.5	3199
56	1	10	8	19	DROGE	VERHEIMLICHUNG	EFFEKT	0	4679.4	5923
56	1	10	9	8	UMARMUNG	INTEGRATION	LIEBKOSUNG	0	4915.4	7579
56	1	10	10	16	STRICH	SKIZZE		0	-1	-1
56	1	10	11	3	LINIE	BUS		0	-1	-1
56	1	10	12	10	MAGEN	RESTAURANT		0	-1	-1
56	1	10	13	33	OPERATION	KOMA		0	-1	-1
56	1	10	14	25	PARADIES	MENSCH	HIMMEL	0	14759.5	16033
56	1	10	15	5	ANZUG	BÖRSE	BÖRSE	1	2077.5	3289
56	1	10	16	11	DIREKTOR	GESCHÄFT	ZOO	0	285139999999999	5011
56	1	10	17	37	NEUROSE	PSYCHOLOGIE	PSYCHOLOGIE	1	179139999999999	4191
56	1	10	18	23	SCHNORCHEL	ATLANTIK	TAUCHEN	0	299939999999999	4887
56	1	10	19	40	PEITSCHE	MISSHANDLUNG		0	-1	-1
56	1	10	20	31	SAMT	STOFF		0	-1	-1
56	1	10	21	34	VERDROSSENHEIT	RESIGNATION		0	-1	-1
56	1	10	22	30	PASSION	ORGASMUS	ROMANTIK	0	5263.5	6863
56	1	10	23	22	LIEGE	VERANDA		0	-1	-1
56	1	10	24	36	GESCHLECHT	MANN		0	-1	-1
56	1	10	25	18	FASCHIST	IDEOLOGIE	REBELL	0	7443.5	9059
56	1	10	26	21	ELITE	VERMÖGEN	REICHTUM	0	4239.5	6215
56	1	10	27	7	LOYALITÄT	BRUDER		0	-1	-1
56	1	10	28	17	KÄFER	RUINE		0	-1	-1
56	1	10	29	14	ZUSAMMENHANG	VORZEICHEN		0	-1	-1
56	1	10	30	35	VERLAUF	ENDUNG		0	-1	-1
56	1	10	31	26	POLITIKER	ZUVERSICHT	NATION	0	459939999999999	5878
56	1	10	32	20	SPIRALE	FRUCHTBARKEIT	VERHÜTUNG	0	172139999999999	4321
56	1	10	33	38	REDAKTEUR	KORRESPONDENZ	ZEITSCHRIFT	0	2486.5	4623
56	1	10	34	9	VOLK	GEMEINDE	DEMOKRATIE	0	310510000000001	4967
56	1	10	35	6	ABSCHLUSS	PROJEKT		0	-1	-1
56	1	10	36	27	MONSTER	MUT		0	-1	-1
56	1	10	37	1	PROGNOSE	GEWISSHEIT	THEORIE	0	4895.5	6215
56	1	10	38	28	ANKÜNDIGUNG	EXAMEN		0	-1	-1
56	1	10	39	12	ZENTIMETER	METER	METER	1	1532.5	3492
56	1	10	40	13	GENAUIGKEIT	AUFMERKSAMKEIT	PRÄZISION	0	169539999999999	4216
56	2	11	1	34	SYMBOL	WAPPEN		0	-1	-1
56	2	11	2	3	COMPUTER	ZEITVERTREIB	INFORMATIK	0	479969999999995	6615
56	2	11	3	32	KRAMPF	BEIN		0	-1	-1
56	2	11	4	1	SCHALTER	FLUGHAFEN	FUNKTION	0	641919999999995	7830
56	2	11	5	9	WAHL	GREMIUM	DEMOKRATIE	0	202039999999991	4839
56	2	11	6	12	ATOM	MOLEKÜL	MOLEKÜL	1	223969999999995	4591
56	2	11	7	19	BEGNADIGUNG	DROHUNG	DIKTATUR	0	599169999999995	7583
56	2	11	8	40	WIND	ELEMENT		0	-1	-1
56	2	11	9	8	REKORD	ARBEITSLOSIGKEIT	LEISTUNG	0	439169999999995	5458
56	2	11	10	21	GANS	ENTE	ENTE	1	381269999999995	4580
56	2	11	11	10	ZULASSUNG	NACHWEIS	BEHÖRDE	0	3855.5	5263
56	2	11	12	35	BEHANDLUNG	MANDEL		0	-1	-1
56	2	11	13	36	WALZER	GALA		0	-1	-1
56	2	11	14	28	VERSEUCHUNG	RATTE	PEST	0	237569999999995	3175
56	2	11	15	26	HAND	GESTE		0	-1	-1
56	2	11	16	27	DOLCH	STICH	MORD	0	1935.5	2991
56	2	11	17	11	SCHEIDUNG	INSTABILITÄT	PARTNER	0	334369999999995	4706
56	2	11	18	25	PHILOSOPHIE	SINN	LEBEN	0	340469999999995	4876
56	2	11	19	29	BUDE	KÜHLSCHRANK		0	-1	-1
56	2	11	20	6	AMATEUR	HOBBY		0	-1	-1
56	2	11	21	13	FEHLTRITT	VERANTWORTUNG		0	-1	-1
56	2	11	22	33	STURZ	REGIERUNG	BRUCH	0	410169999999995	5247
56	2	11	23	2	UNTAUGLICHKEIT	FAHRER		0	-1	-1
56	2	11	24	37	HIRTE	SCHAF	SCHAF	1	2063.5	3103
56	2	11	25	17	HANDSCHRIFT	BUCHSTABE	IDENTITÄT	0	386360000000009	6535
56	2	11	26	20	VATERUNSER	RELIGION	RELIGION	1	176739999999991	3279
56	2	11	27	38	WEG	WILLE	ZIEL	0	256539999999991	3791
56	2	11	28	18	TREIBSTOFF	KILOMETER	AUTO	0	258289999999991	3575
56	2	11	29	24	AUSSCHAU	GIPFEL		0	-1	-1
56	2	11	30	15	ATTRAKTION	WELTWUNDER	STADT	0	318819999999995	4351
56	2	11	31	22	KARTE	HINDERNIS		0	-1	-1
56	2	11	32	23	KATEGORIE	GÜLTIGKEIT	SYSTEMATIK	0	2919.5	6015
56	2	11	33	5	INSTITUTION	ABTEILUNG	STAAT	0	288760000000009	4004
56	2	11	34	14	LEISTUNG	PROVISION		0	-1	-1
56	2	11	35	7	BODEN	FUND		0	-1	-1
56	2	11	36	4	MEDAILLE	WETTBEWERB		0	-1	-1
56	2	11	37	39	GEWINNUNG	WERBER		0	-1	-1
56	2	11	38	30	STRATEGIE	NÄHERUNG		0	-1	-1
56	2	11	39	31	KOPPEL	STIER	RIND	0	390369999999995	8367
56	2	11	40	16	TRAKTOR	LENKSTANGE		0	-1	-1
56	3	12	1	23	JUGEND	SCHWIMMBAD	ZUKUNFT	0	347170000000019	5008
56	3	12	2	19	BAHNSTEIG	ANPASSUNG	ZUG	0	224470000000019	3182
56	3	12	3	29	MOTOR	INDUSTRIALISIERUNG		0	-1	-1
56	3	12	4	30	DORF	ISOLATION		0	-1	-1
56	3	12	5	11	PROGRAMM	KINO	PHYSIK	0	231979999999981	5127
56	3	12	6	17	BEGRÜNDER	PRÄSIDENT	INITIATOR	0	367970000000019	7151
56	3	12	7	33	ERÖFFNUNG	GRÜNDUNG		0	-1	-1
56	3	12	8	10	ZAUBERKÜNSTLER	TRICK		0	-1	-1
56	3	12	9	28	UNSTERBLICHKEIT	AUFERSTEHUNG		0	-1	-1
56	3	12	10	12	HÖLLE	MYTHOS		0	-1	-1
56	3	12	11	38	ABEND	MORGEN		0	-1	-1
56	3	12	12	16	FREUNDIN	ZÄRTLICHKEIT		0	-1	-1
56	3	12	13	8	KARTELL	KONSENS	DROGE	0	235979999999981	3271
56	3	12	14	6	SCHLACHTUNG	SCHWEIN		0	-1	-1
56	3	12	15	27	BEEINFLUSSUNG	VERMARKTUNG		0	-1	-1
56	3	12	16	37	INVESTITION	KONZERN	AKTIE	0	488779999999981	5662
56	3	12	17	5	BINDUNG	BABY	SKI	0	288870000000019	3936
56	3	12	18	13	STAAT	UNTERSTÜTZUNG	POLITIKER	0	452479999999981	7575
56	3	12	19	36	EINSPARUNG	RECHNUNG		0	-1	-1
56	3	12	20	14	SCHLAFWANDELN	UNWIRKLICHKEIT		0	-1	-1
56	3	12	21	4	KLOSTER	EINSCHRÄNKUNG		0	-1	-1
56	3	12	22	20	HORN	WARNUNG		0	-1	-1
56	3	12	23	22	PARTEI	ABSTIMMUNG	OPPOSITION	0	408060000000009	6600
56	3	12	24	1	EMPFINDUNG	GELASSENHEIT	GEFÜHL	0	202929999999981	3689
56	3	12	25	40	KERZE	DOCHT	DOCHT	1	259679999999981	4836
56	3	12	26	35	NOTLAGE	DILEMMA		0	-1	-1
56	3	12	27	15	VERHAFTUNG	KLINGE		0	-1	-1
56	3	12	28	24	ALARM	ÜBUNG		0	-1	-1
56	3	12	29	21	LIKÖR	SEKT		0	-1	-1
56	3	12	30	2	GENIE	MATHEMATIK	GRÜNDER	0	4511.5	6399
56	3	12	31	32	KOORDINATION	HANDHABUNG	SPIEL	0	547170000000019	6559
56	3	12	32	7	HIRN	STUDIE		0	-1	-1
56	3	12	33	39	ORDNUNG	ZUCHT		0	-1	-1
56	3	12	34	9	ADER	GESTEIN	GEBIRGE	0	316789999999991	5283
56	3	12	35	3	BEIFALL	APPLAUS	KLATSCHEN	0	298779999999981	4707
56	3	12	36	25	BESTATTUNG	SELBSTMORD	TOTER	0	295979999999981	4141
56	3	12	37	18	PARTY	THEKE	LAUNE	0	477770000000019	5799
56	3	12	38	26	EVOLUTION	ERWEITERUNG		0	-1	-1
56	3	12	39	31	REICH	PROFIT		0	-1	-1
56	3	12	40	34	BLEI	STAHL	VORHANG	0	484389999999991	6535
56	4	13	1	36	KLEINIGKEIT	WAAGE	GEFALLEN	0	3531	5930
56	4	13	2	25	GERICHTSHOF	UNWAHRHEIT	JUSTIZ	0	283889999999991	4152
56	4	13	3	3	OZEAN	KRABBE		0	-1	-1
56	4	13	4	39	FREILASSUNG	AUFENTHALT		0	-1	-1
56	4	13	5	24	ENTSCHLOSSENHEIT	DURCHSETZUNG	MUT	0	3740.5	4192
56	4	13	6	19	INSEL	URLAUBER		0	-1	-1
56	4	13	7	37	FLAMME	LEUCHTE		0	-1	-1
56	4	13	8	28	NACHRICHT	GEBURTSTAG	BOTE	0	4094	4998
56	4	13	9	31	TEICH	ÜBERSCHWEMMUNG	ENTE	0	2096	2808
56	4	13	10	8	BEWUNDERUNG	SCHÖNHEIT		0	-1	-1
56	4	13	11	30	HASS	GEFECHT	WUT	0	2980	3621
56	4	13	12	20	ZAHL	PHYSIK	PHYSIK	1	440120000000019	6454
56	4	13	13	22	WIEDERHERSTELLUNG	VERSCHLECHTERUNG		0	-1	-1
56	4	13	14	40	REGENSCHIRM	BEDARF	STOCK	0	357179999999981	4701
56	4	13	15	7	KRANZ	NEST	KRONE	0	303389999999991	6618
56	4	13	16	14	MUSIK	OPER		0	-1	-1
56	4	13	17	2	PARK	VEGETATION	GRÜN	0	2398	4449
56	4	13	18	29	KONJUNKTUR	DIAGNOSE	WIRTSCHAFT	0	3148	5529
56	4	13	19	10	MILCH	KÄSE	KÄSE	1	336989999999991	4599
56	4	13	20	9	STALL	KUH	PFERD	0	6162	7474
56	4	13	21	17	WAFFE	KRIEG	KALIBER	0	1136	2816
56	4	13	22	11	DOKUMENT	BESCHEINIGUNG		0	-1	-1
56	4	13	23	21	REVOLUTION	WIDERSTAND	FASCHIST	0	582370000000019	10618
56	4	13	24	32	KLEIDERSCHRANK	HANDSCHUH	KIND	0	3040	3613
56	4	13	25	26	KUNSTWERK	AUFMACHUNG		0	-1	-1
56	4	13	26	16	TRAINING	PULS	EFFEKT	0	277579999999981	4240
56	4	13	27	13	ZAHLUNG	QUITTUNG		0	-1	-1
56	4	13	28	1	WAHNSINN	ANSTALT	THERAPIE	0	633960000000009	8529
56	4	13	29	33	SENDER	NOTIZ	RADIO	0	289260000000009	4174
56	4	13	30	15	VERBRÜDERUNG	ENTSCHULDIGUNG	GLEICHHEIT	0	2368	4800
56	4	13	31	34	FRAU	BLUSE		0	-1	-1
56	4	13	32	12	TRAINER	STIL		0	-1	-1
56	4	13	33	27	SUBSTANZ	SEELE	CHEMIE	0	2304	4880
56	4	13	34	23	STREIK	KONFLIKT		0	-1	-1
56	4	13	35	5	AUFTAKT	SPIEL		0	-1	-1
56	4	13	36	18	BEWERTUNG	KELLNERIN	KRITIK	0	253579999999981	3640
56	4	13	37	35	ZUCKER	SPEISE	PFEFFER	0	163979999999981	3937
56	4	13	38	38	SUBMISSION	ERNIEDRIGUNG	UNTERWERFUNG	0	2246	5494
56	4	13	39	6	BEGEISTERUNG	GEFÜHL		0	-1	-1
56	4	13	40	4	SPRECHER	AUFRUF	SENDER	0	500779999999981	5752
56	5	14	1	40	LEBER	ORGAN	ALKOHOL	0	764109999999963	8881
56	5	14	2	36	SÄUFER	WIRT		0	-1	-1
56	5	14	3	14	WANGE	CHRIST	KUSS	0	4039	5519
56	5	14	4	2	SOLO	MUSIKINSTRUMENT	ARIE	0	3110.5	4790
56	5	14	5	30	DIAKONIE	VERSORGUNG		0	-1	-1
56	5	14	6	1	GEMEINSCHAFT	ZUSAMMENARBEIT	DORF	0	786309999999963	8623
56	5	14	7	38	ZELT	ZIRKUS		0	-1	-1
56	5	14	8	8	EXPERIMENT	UNTERSUCHUNG	LABOR	0	189820000000019	2825
56	5	14	9	24	VATER	VORBILD	SOHN	0	408509999999963	4957
56	5	14	10	6	LIMIT	MAXIMUM		0	-1	-1
56	5	14	11	19	MINIMUM	NOTWENDIGKEIT		0	-1	-1
56	5	14	12	17	TECHNOLOGIE	GEHIRNWÄSCHE		0	-1	-1
56	5	14	13	26	RASSE	NATIONALIST		0	-1	-1
56	5	14	14	35	LIST	NAZI		0	-1	-1
56	5	14	15	29	FAUST	GEWALT		0	-1	-1
56	5	14	16	11	PRÄDIKAT	PRIMA	AKZENT	0	747509999999963	9611
56	5	14	17	39	GESELLSCHAFT	EINHEIT	NORM	0	232720000000019	3127
56	5	14	18	21	UNABHÄNGIGKEIT	SELBSTBESTIMMUNG		0	-1	-1
56	5	14	19	22	AUTOR	ERFINDUNG	BUCH	0	3301	4303
56	5	14	20	12	UNHEIL	ALPTRAUM		0	-1	-1
56	5	14	21	20	ERKLÄRUNG	WISSENSCHAFT		0	-1	-1
56	5	14	22	10	SCHMUGGEL	IMPORT	IMPORT	1	175920000000019	3711
56	5	14	23	4	INFLATION	ENTWERTUNG	WIRTSCHAFT	0	284720000000019	5987
56	5	14	24	18	KONFRONTATION	RACHE		0	-1	-1
56	5	14	25	9	INTENSIVSTATION	KRANKENHAUS	UNFALL	0	1983	3879
56	5	14	26	15	LAMM	MITTAGESSEN		0	-1	-1
56	5	14	27	33	KNOBLAUCH	VAMPIR	VAMPIR	1	1303	2681
56	5	14	28	16	FREUNDSCHAFT	GEFÄHRTE	PARTNER	0	430120000000019	5773
56	5	14	29	25	FRIEDEN	ALLIANZ		0	-1	-1
56	5	14	30	32	SCHLUSSFOLGERUNG	KONSEQUENZ	FAZIT	0	351909999999963	4337
56	5	14	31	13	URLAUB	AUSFALL		0	-1	-1
56	5	14	32	28	SCHLÄGER	KRIMINALITÄT	FUSSBALL	0	243120000000019	5279
56	5	14	33	34	NACHBARSCHAFT	HECKE		0	-1	-1
56	5	14	34	7	VORBEREITUNG	VERÖFFENTLICHUNG		0	-1	-1
56	5	14	35	3	IDIOT	UNSINN		0	-1	-1
56	5	14	36	27	HINDERUNG	SIEGEL		0	-1	-1
56	5	14	37	37	PARLAMENT	KANZLER	DEMOKRATIE	0	289970000000019	4543
56	5	14	38	31	TOD	NOTWEHR	QUAL	0	166720000000019	3155
56	5	14	39	23	FLÜCHTLING	ASYL	SCHUTZ	0	273509999999963	3855
56	5	14	40	5	GANG	TOR		0	-1	-1
56	6	15	1	7	DONNER	BLITZ	BLITZ	1	217729999999981	3425
56	6	15	2	30	ERDBALL	WELTKARTE	ERDKARTE	0	225529999999981	3441
56	6	15	3	8	GELIEBTE	GEHEIMNIS	PARTNER	0	207720000000019	4821
56	6	15	4	21	AUSEINANDERSETZUNG	ÜBERLEGUNG		0	-1	-1
56	6	15	5	3	VORSTAND	LEITER	FIRMA	0	577440000000037	6543
56	6	15	6	18	ERNÄHRUNG	EIWEIß		0	-1	-1
56	6	15	7	19	ARBEITER	EINKOMMEN		0	-1	-1
56	6	15	8	31	ERMITTLUNG	SCHULD	FALL	0	244729999999981	3127
56	6	15	9	1	PYRAMIDE	ARCHITEKTUR		0	-1	-1
56	6	15	10	40	BEARBEITUNG	HONORAR	BEHÖRDE	0	238529999999981	3801
56	6	15	11	9	SUBKULTUR	UNTERGRUND		0	-1	-1
56	6	15	12	16	SONNE	GRAD		0	-1	-1
56	6	15	13	14	REGIME	ZERSCHLAGUNG		0	-1	-1
56	6	15	14	20	REGENBOGEN	FARBE		0	-1	-1
56	6	15	15	29	INTERVENTION	STREIT		0	-1	-1
56	6	15	16	25	DRECK	VERUNREINIGUNG	SCHLAMM	0	215929999999981	5387
56	6	15	17	15	TRITT	SOHLE		0	-1	-1
56	6	15	18	24	AKTEUR	DRAMATIK		0	-1	-1
56	6	15	19	22	STROH	WALDBRAND	FELD	0	5150.5	5703
56	6	15	20	36	INFORMATIK	PROGRAMMIERUNG	FUNKTION	0	855929999999981	12017
56	6	15	21	23	OPPOSITION	VERWEIGERUNG	WIDERSTAND	0	364509999999963	5639
56	6	15	22	11	SCHÄTZUNG	SPEKULATION		0	-1	-1
56	6	15	23	5	STÜTZE	BEGLEITER		0	-1	-1
56	6	15	24	4	BRILLE	KRAWATTE		0	-1	-1
56	6	15	25	32	FORMEL	BERECHNUNG	CHEMIE	0	310129999999981	3829
56	6	15	26	26	POLIZEI	EINSATZ		0	-1	-1
56	6	15	27	13	WANDEL	ZWISCHENZEIT		0	-1	-1
56	6	15	28	34	PATRIOTISMUS	EXTREMISMUS		0	-1	-1
56	6	15	29	37	BEFRAGUNG	MEHRHEIT	FALL	0	350309999999963	4255
56	6	15	30	38	GEGNER	WAFFENSTILLSTAND	OPPONENT	0	216779999999981	4125
56	6	15	31	39	DESSERT	HONIG	KAFFEE	0	531309999999963	6521
56	6	15	32	6	MANDANT	RECHT	JUSTIZ	0	224809999999963	3767
56	6	15	33	35	GOTT	VEREHRUNG		0	-1	-1
56	6	15	34	28	BILD	FOTO		0	-1	-1
56	6	15	35	12	TECHNIKER	INGENIEUR	EXPERTISE	0	404229999999981	5842
56	6	15	36	17	KOOPERATION	MITHILFE		0	-1	-1
56	6	15	37	2	UNTERSCHRIFT	FORMULAR	DOKUMENT	0	2451.5	4111
56	6	15	38	10	ZOO	BÄR		0	-1	-1
56	6	15	39	27	KUNST	ARTIST		0	-1	-1
56	6	15	40	33	TAGEBUCH	BIOGRAPHIE	BIOGRAPHIE	1	699109999999963	8855
56	7	16	1	11	PHASE	STADIUM		0	-1	-1
56	7	16	2	9	SCHNITT	FILM	FILM	1	223940000000037	3108
56	7	16	3	4	UNRECHT	BENACHTEILIGUNG		0	-1	-1
56	7	16	4	8	BEFUGNIS	ERMÄCHTIGUNG		0	-1	-1
56	7	16	5	21	RANG	HIERARCHIE	ORDNUNG	0	614920000000019	7838
56	7	16	6	34	STUDENT	KLAUSUR	LEHRER	0	266029999999981	4496
56	7	16	7	13	JOURNALIST	PRESSEFREIHEIT	ZEITUNG	0	195929999999981	4032
56	7	16	8	2	GEFAHR	HAI		0	-1	-1
56	7	16	9	40	VIRUS	ERREGER	COMPUTER	0	365459999999963	5319
56	7	16	10	16	BIRKE	LAUB	LAUB	1	115929999999981	2008
56	7	16	11	30	AUSKUNFT	PROPAGANDA		0	-1	-1
56	7	16	12	28	BOOT	MATROSE	SEEGANG	0	179640000000037	3151
56	7	16	13	27	ROUTE	HEIMWEG		0	-1	-1
56	7	16	14	10	FLÄCHE	ZENTRUM	HEKTAR	0	171129999999981	2807
56	7	16	15	31	EXEKUTION	ERSCHIEßUNG	ERSCHIESSUNG	1	2839.5	5191
56	7	16	16	3	SEE	WASSER	MEER	0	249759999999963	3447
56	7	16	17	17	JUSTIZ	GLAUBWÜRDIGKEIT		0	-1	-1
56	7	16	18	29	GERICHT	VERHANDLUNG		0	-1	-1
56	7	16	19	26	PUBLIKUM	ZUSCHAUER	BEIFALL	0	390840000000037	5028
56	7	16	20	37	MÖRDER	SÜNDE		0	-1	-1
56	7	16	21	24	MODE	HOSE		0	-1	-1
56	7	16	22	33	VERGÜTUNG	GELD	HONORAR	0	2751.5	3983
56	7	16	23	36	BOMBE	TERRORIST	EXPLOSION	0	202329999999981	4031
56	7	16	24	6	BEVÖLKERUNG	MASSE		0	-1	-1
56	7	16	25	32	BAUER	FARM	FELD	0	321240000000037	3812
56	7	16	26	15	VISUM	TOURISMUS	EINREISE	0	360629999999981	4607
56	7	16	27	18	ASSISTENT	PROFESSION		0	-1	-1
56	7	16	28	1	BEHÖRDE	KÜNDIGUNG	BEFUGNIS	0	492409999999963	6766
56	7	16	29	7	KOMMENTAR	PRESSE	MODERATOR	0	301529999999981	4511
56	7	16	30	38	PRIESTER	KATHEDRALE		0	-1	-1
56	7	16	31	20	ANLAGE	RENDITE	PARK	0	2859	3626
56	7	16	32	19	AFFÄRE	PARTNERSCHAFT		0	-1	-1
56	7	16	33	35	FREUDE	LUST		0	-1	-1
56	7	16	34	14	KOCH	OFEN	FEUER	0	2971	4695
56	7	16	35	22	DIREKTION	BESCHLUSS	GEFÄNGNIS	0	2439.5	4792
56	7	16	36	12	KAPITALISMUS	KOMMUNISMUS		0	-1	-1
56	7	16	37	5	NATION	EINIGKEIT		0	-1	-1
56	7	16	38	25	CHARAKTER	OFFENHEIT	GEMÜT	0	306329999999981	4007
56	7	16	39	39	FLIRT	ROMANTIK		0	-1	-1
56	7	16	40	23	BOSS	HEMD	CHEF	0	149540000000037	2223
56	8	1	1	3	STILLE	EINSAMKEIT	WEITE	0	293140000000037	3547
56	8	1	2	19	ERDE	STEIN	OZEAN	0	291440000000037	3991
56	8	1	3	20	INFORMATION	INHALT		0	-1	-1
56	8	1	4	21	DEMOKRATIE	SYSTEM	PARLAMENT	0	383040000000037	5982
56	8	1	5	1	PELZ	FUCHS		0	-1	-1
56	8	1	6	10	ABSPRACHE	VERTRAG		0	-1	-1
56	8	1	7	6	CHAOS	STRUKTUR	SYSTEM	0	279809999999963	4103
56	8	1	8	14	STERN	WEIHNACHTEN	SONNE	0	207959999999963	3159
56	8	1	9	17	STAUB	SAUBERKEIT		0	-1	-1
56	8	1	10	37	ANEKDOTE	WITZ		0	-1	-1
56	8	1	11	27	GRUNDRECHT	VERFASSUNG		0	-1	-1
56	8	1	12	28	URHEBER	KAUSALITÄT	RECHT	0	423180000000075	5260
56	8	1	13	25	SPASS	FEIER		0	-1	-1
56	8	1	14	32	EINGEBUNG	IDEE	EINFALL	0	191019999999925	3342
56	8	1	15	11	GEHIRN	BEWUSSTSEIN	KAPAZITÄT	0	293440000000037	6062
56	8	1	16	29	MANGEL	VERZICHT		0	-1	-1
56	8	1	17	24	BEDÜRFNIS	WERBUNG		0	-1	-1
56	8	1	18	9	FORM	KREIS	FUNKTION	0	160909999999963	2951
56	8	1	19	4	STURM	WINDHAUCH	ORKAN	0	399769999999925	5079
56	8	1	20	30	BEGRIFF	BEDEUTUNG		0	-1	-1
56	8	1	21	23	SÄNGER	KÜNSTLER	KÜNSTLER	1	490359999999963	7663
56	8	1	22	5	BERUF	ANERKENNUNG	STATUS	0	423940000000037	5817
56	8	1	23	38	FÄHIGKEIT	VERANLAGUNG		0	-1	-1
56	8	1	24	36	RÜCKSCHRITT	VERGANGENHEIT		0	-1	-1
56	8	1	25	15	BECHER	KAFFEE		0	-1	-1
56	8	1	26	34	EMPFEHLUNG	RAT		0	-1	-1
56	8	1	27	2	MASCHINE	APPARAT	LOKOMOTIVE	0	5585	7975
56	8	1	28	18	TRINKSPRUCH	SPRICHWORT	SPRICHWORT	1	353009999999963	5719
56	8	1	29	35	FIGUR	BRETT		0	-1	-1
56	8	1	30	39	SCHAMGEFÜHL	KÖRPER		0	-1	-1
56	8	1	31	16	VOGEL	KATZE		0	-1	-1
56	8	1	32	40	PUPPE	KIND	KIND	1	243640000000037	3180
56	8	1	33	13	KUGEL	QUADRAT		0	-1	-1
56	8	1	34	7	ZEITUNG	DRUCK	ARTIKEL	0	169559999999963	3255
56	8	1	35	26	SKLAVE	KÖNIG		0	-1	-1
56	8	1	36	33	RÜSTUNG	ANGRIFF	RITTER	0	393730000000075	5871
56	8	1	37	31	NÄSSE	GEWITTER		0	-1	-1
56	8	1	38	22	LÖSUNG	PROBLEM	PROBLEM	1	203159999999963	3417
56	8	1	39	12	NUTZEN	KOSTEN		0	-1	-1
56	8	1	40	8	BARGELD	WERT		0	-1	-1
