## Supplementary material for "Vast amounts of encoded items nullify but do not reverse the effect of sleep on declarative memory": Dataset: PAL_57_1_2.xlsx

### Sheet: Tabelle1
VP_Nr	Block	VersioN	counter	pair_code	cue	correct_answer	answer		accuracy	reactiontime1	reactiontime2
57	1	16	1	24	MODE	HOSE		0		-1	-1
57	1	16	2	1	BEHÖRDE	KÜNDIGUNG		0		-1	-1
57	1	16	3	40	VIRUS	ERREGER	ERREGER	1		3500.9	6623
57	1	16	4	12	KAPITALISMUS	KOMMUNISMUS	KOMMUN	0		705010000000001	20001
57	1	16	5	18	ASSISTENT	PROFESSION		0		428600000000006	20008
57	1	16	6	37	MÖRDER	SÜNDE	SÜNDE	1		10524.7	11868
57	1	16	7	28	BOOT	MATROSE	DECK	0		6319.7	8220
57	1	16	8	27	ROUTE	HEIMWEG	WEG	0		638770000000001	7947
57	1	16	9	34	STUDENT	KLAUSUR	PROFESSOR	0		449570000000001	7772
57	1	16	10	5	NATION	EINIGKEIT	EINIGUNG	0		637960000000001	12203
57	1	16	11	21	RANG	HIERARCHIE	HIERARCHIE	1		241110000000001	6746
57	1	16	12	22	DIREKTION	BESCHLUSS	VORSTAND	0		887410000000001	12500
57	1	16	13	36	BOMBE	TERRORIST	TERRORISMUS	0		228760000000001	12679
57	1	16	14	8	BEFUGNIS	ERMÄCHTIGUNG	ERLAUBNIS	0		17231.4	20001
57	1	16	15	26	PUBLIKUM	ZUSCHAUER	ZUSCHAUER	1		522970000000001	20008
57	1	16	16	16	BIRKE	LAUB	LAUB	1		358870000000001	4899
57	1	16	17	6	BEVÖLKERUNG	MASSE		0		-1	-1
57	1	16	18	20	ANLAGE	RENDITE	RENDITE	1		432639999999999	9111
57	1	16	19	35	FREUDE	LUST		0		-1	-1
57	1	16	20	10	FLÄCHE	ZENTRUM	ZENTRUM	1		314260000000001	5254
57	1	16	21	15	VISUM	TOURISMUS		0		-1	-1
57	1	16	22	32	BAUER	FARM	FARM	1		286279999999999	5415
57	1	16	23	13	JOURNALIST	PRESSEFREIHEIT	KOMMENTAR	0		636109999999998	9519
57	1	16	24	9	SCHNITT	FILM		0		-1	-1
57	1	16	25	7	KOMMENTAR	PRESSE	ZENSUR	0		776379999999999	10060
57	1	16	26	14	KOCH	OFEN		0		-1	-1
57	1	16	27	19	AFFÄRE	PARTNERSCHAFT	BEZIEHUNG	0		5535.5	8735
57	1	16	28	11	PHASE	STADIUM	ABSCHNITT	0		846279999999999	15831
57	1	16	29	31	EXEKUTION	ERSCHIEßUNG	ERSCHIESSUNG	1		915329999999999	20001
57	1	16	30	33	VERGÜTUNG	GELD		0		-1	-1
57	1	16	31	39	FLIRT	ROMANTIK		0		-1	-1
57	1	16	32	3	SEE	WASSER	WASSER	1		250370000000001	4234
57	1	16	33	17	JUSTIZ	GLAUBWÜRDIGKEIT	RECHTSWESEN	0		991120000000001	16809
57	1	16	34	23	BOSS	HEMD	HEMD	1		619470000000001	7498
57	1	16	35	2	GEFAHR	HAI		0		-1	-1
57	1	16	36	30	AUSKUNFT	PROPAGANDA		0		-1	-1
57	1	16	37	4	UNRECHT	BENACHTEILIGUNG		0		-1	-1
57	1	16	38	29	GERICHT	VERHANDLUNG		0		-1	-1
57	1	16	39	25	CHARAKTER	OFFENHEIT		0		-1	-1
57	1	16	40	38	PRIESTER	KATHEDRALE	KATHEDRALE	1		11260.7	20001
57	2	15	1	4	BRILLE	KRAWATTE		0		-1	-1
57	2	15	2	35	GOTT	VEREHRUNG		0		-1	-1
57	2	15	3	24	AKTEUR	DRAMATIK	SCHAUSPIELER	0		551180000000005	10391
57	2	15	4	22	STROH	WALDBRAND		0		-1	-1
57	2	15	5	30	ERDBALL	WELTKARTE	WELT	0		560560000000009	7501
57	2	15	6	12	TECHNIKER	INGENIEUR	INGENIEUR	1		11239.8	15337
57	2	15	7	33	TAGEBUCH	BIOGRAPHIE	BIOGRAPHIE	1		2071.5	20001
57	2	15	8	10	ZOO	BÄR		0		-1	-1
57	2	15	9	26	POLIZEI	EINSATZ		0		-1	-1
57	2	15	10	2	UNTERSCHRIFT	FORMULAR		0		-1	-1
57	2	15	11	31	ERMITTLUNG	SCHULD		0		-1	-1
57	2	15	12	25	DRECK	VERUNREINIGUNG	VERUNREINIGUNG	1		13747.8	20001
57	2	15	13	36	INFORMATIK	PROGRAMMIERUNG	PROGRAMMIER	0		564980000000005	20007
57	2	15	14	8	GELIEBTE	GEHEIMNIS		0		101999999999534	14619
57	2	15	15	13	WANDEL	ZWISCHENZEIT		0		-1	-1
57	2	15	16	11	SCHÄTZUNG	SPEKULATION	VERMUTUN	0		14547.3	20001
57	2	15	17	16	SONNE	GRAD		0		137899999999907	20001
57	2	15	18	27	KUNST	ARTIST		0		-1	-1
57	2	15	19	6	MANDANT	RECHT	ANWALT	0		591969999999995	8167
57	2	15	20	9	SUBKULTUR	UNTERGRUND	UNTERGRUND	1		311969999999995	20001
57	2	15	21	39	DESSERT	HONIG		0		-1	-1
57	2	15	22	21	AUSEINANDERSETZUNG	ÜBERLEGUNG		0		-1	-1
57	2	15	23	20	REGENBOGEN	FARBE		0		-1	-1
57	2	15	24	29	INTERVENTION	STREIT		0		-1	-1
57	2	15	25	17	KOOPERATION	MITHILFE	MITARBEIT	0		411980000000005	8191
57	2	15	26	14	REGIME	ZERSCHLAGUNG	STURZ	0		439989999999991	7074
57	2	15	27	5	STÜTZE	BEGLEITER		0		-1	-1
57	2	15	28	37	BEFRAGUNG	MEHRHEIT		0		-1	-1
57	2	15	29	34	PATRIOTISMUS	EXTREMISMUS		0		-1	-1
57	2	15	30	28	BILD	FOTO		0		-1	-1
57	2	15	31	32	FORMEL	BERECHNUNG		0		-1	-1
57	2	15	32	40	BEARBEITUNG	HONORAR		0		-1	-1
57	2	15	33	18	ERNÄHRUNG	EIWEIß		0		-1	-1
57	2	15	34	38	GEGNER	WAFFENSTILLSTAND		0		-1	-1
57	2	15	35	1	PYRAMIDE	ARCHITEKTUR	ARCHITEKTUR	1		209539999999991	5007
57	2	15	36	23	OPPOSITION	VERWEIGERUNG	WIDERSTAND	0		5062	11215
57	2	15	37	19	ARBEITER	EINKOMMEN		0		-1	-1
57	2	15	38	15	TRITT	SOHLE		0		-1	-1
57	2	15	39	3	VORSTAND	LEITER	DELEGIERTER	0		16439	20008
57	2	15	40	7	DONNER	BLITZ	BLITZ	1		280689999999991	4014
57	3	14	1	1	GEMEINSCHAFT	ZUSAMMENARBEIT		0		-1	-1
57	3	14	2	23	FLÜCHTLING	ASYL	ASYL	1		194389999999991	4357
57	3	14	3	18	KONFRONTATION	RACHE		0		-1	-1
57	3	14	4	11	PRÄDIKAT	PRIMA		0		-1	-1
57	3	14	5	31	TOD	NOTWEHR		0		-1	-1
57	3	14	6	6	LIMIT	MAXIMUM	MAXIMUM	1		3880	7408
57	3	14	7	28	SCHLÄGER	KRIMINALITÄT		0		-1	-1
57	3	14	8	37	PARLAMENT	KANZLER		0		-1	-1
57	3	14	9	14	WANGE	CHRIST		0		-1	-1
57	3	14	10	32	SCHLUSSFOLGERUNG	KONSEQUENZ		0		-1	-1
57	3	14	11	3	IDIOT	UNSINN		0		-1	-1
57	3	14	12	35	LIST	NAZI		0		-1	-1
57	3	14	13	7	VORBEREITUNG	VERÖFFENTLICHUNG		0		-1	-1
57	3	14	14	39	GESELLSCHAFT	EINHEIT		0		-1	-1
57	3	14	15	30	DIAKONIE	VERSORGUNG	UNTERSTÜTZUNG	0		5680	10152
57	3	14	16	2	SOLO	MUSIKINSTRUMENT	ORCHESTER	0		9488	18224
57	3	14	17	40	LEBER	ORGAN		0		-1	-1
57	3	14	18	29	FAUST	GEWALT		0		-1	-1
57	3	14	19	33	KNOBLAUCH	VAMPIR	VAMPIR	1		1704	3739
57	3	14	20	25	FRIEDEN	ALLIANZ		0		-1	-1
57	3	14	21	24	VATER	VORBILD	VORBILD	1		3760	7317
57	3	14	22	19	MINIMUM	NOTWENDIGKEIT		0		-1	-1
57	3	14	23	21	UNABHÄNGIGKEIT	SELBSTBESTIMMUNG	MÜNDIGKEIT	0		2271	5415
57	3	14	24	22	AUTOR	ERFINDUNG	BUCH	0		712689999999991	9568
57	3	14	25	34	NACHBARSCHAFT	HECKE		0		-1	-1
57	3	14	26	12	UNHEIL	ALPTRAUM		0		-1	-1
57	3	14	27	4	INFLATION	ENTWERTUNG		0		-1	-1
57	3	14	28	9	INTENSIVSTATION	KRANKENHAUS	KLINIK	0		634279999999981	9391
57	3	14	29	13	URLAUB	AUSFALL		0		-1	-1
57	3	14	30	26	RASSE	NATIONALIST		0		-1	-1
57	3	14	31	20	ERKLÄRUNG	WISSENSCHAFT		0		-1	-1
57	3	14	32	16	FREUNDSCHAFT	GEFÄHRTE		0		-1	-1
57	3	14	33	15	LAMM	MITTAGESSEN	RESTA	0		189117999999998	20008
57	3	14	34	17	TECHNOLOGIE	GEHIRNWÄSCHE		0		136	5344
57	3	14	35	10	SCHMUGGEL	IMPORT	IMPORT	1		278629999999981	7195
57	3	14	36	5	GANG	TOR		0		-1	-1
57	3	14	37	8	EXPERIMENT	UNTERSUCHUNG	VERSUCH	0		598289999999991	8920
57	3	14	38	38	ZELT	ZIRKUS		0		-1	-1
57	3	14	39	36	SÄUFER	WIRT		0		-1	-1
57	3	14	40	27	HINDERUNG	SIEGEL		0		-1	-1
57	4	13	1	12	TRAINER	STIL		0		-1	-1
57	4	13	2	31	TEICH	ÜBERSCHWEMMUNG		0		-1	-1
57	4	13	3	28	NACHRICHT	GEBURTSTAG		0		-1	-1
57	4	13	4	23	STREIK	KONFLIKT		0		-1	-1
57	4	13	5	36	KLEINIGKEIT	WAAGE		0		-1	-1
57	4	13	6	30	HASS	GEFECHT		0		-1	-1
57	4	13	7	13	ZAHLUNG	QUITTUNG		0		-1	-1
57	4	13	8	4	SPRECHER	AUFRUF	NACHRICHTEN	0		326289999999991	6127
57	4	13	9	39	FREILASSUNG	AUFENTHALT	GEFÄNGNIS	0		586720000000019	10183
57	4	13	10	38	SUBMISSION	ERNIEDRIGUNG	UNTERDRÜCKUNG	0		203120000000019	6079
57	4	13	11	19	INSEL	URLAUBER		0		-1	-1
57	4	13	12	20	ZAHL	PHYSIK		0		-1	-1
57	4	13	13	26	KUNSTWERK	AUFMACHUNG		0		-1	-1
57	4	13	14	10	MILCH	KÄSE	KUH	0		301970000000019	4084
57	4	13	15	34	FRAU	BLUSE		0		-1	-1
57	4	13	16	27	SUBSTANZ	SEELE	INHALT	0		939610000000009	11335
57	4	13	17	35	ZUCKER	SPEISE		0		-1	-1
57	4	13	18	17	WAFFE	KRIEG	KRIMINALITÄT	0		751910000000009	13271
57	4	13	19	2	PARK	VEGETATION		0		-1	-1
57	4	13	20	16	TRAINING	PULS		0		-1	-1
57	4	13	21	40	REGENSCHIRM	BEDARF		0		-1	-1
57	4	13	22	32	KLEIDERSCHRANK	HANDSCHUH		0		-1	-1
57	4	13	23	24	ENTSCHLOSSENHEIT	DURCHSETZUNG	UNSICHERHEIT	0		131102000000002	17942
57	4	13	24	11	DOKUMENT	BESCHEINIGUNG		0		-1	-1
57	4	13	25	25	GERICHTSHOF	UNWAHRHEIT	JUSTIZ	0		8159	10551
57	4	13	26	21	REVOLUTION	WIDERSTAND		0		-1	-1
57	4	13	27	1	WAHNSINN	ANSTALT		0		-1	-1
57	4	13	28	33	SENDER	NOTIZ	RADIO	0		397620000000019	5589
57	4	13	29	8	BEWUNDERUNG	SCHÖNHEIT	SCHÖNHEIT	1		273179999999981	5319
57	4	13	30	9	STALL	KUH	PFERD	0		250620000000019	4450
57	4	13	31	15	VERBRÜDERUNG	ENTSCHULDIGUNG		0		-1	-1
57	4	13	32	14	MUSIK	OPER	KUNST	0		643920000000019	8143
57	4	13	33	6	BEGEISTERUNG	GEFÜHL		0		-1	-1
57	4	13	34	29	KONJUNKTUR	DIAGNOSE	AUFSCHWUNG	0		378210000000009	5702
57	4	13	35	18	BEWERTUNG	KELLNERIN		0		-1	-1
57	4	13	36	5	AUFTAKT	SPIEL		0		-1	-1
57	4	13	37	3	OZEAN	KRABBE		0		-1	-1
57	4	13	38	37	FLAMME	LEUCHTE		0		-1	-1
57	4	13	39	22	WIEDERHERSTELLUNG	VERSCHLECHTERUNG	FORTSCHRITT	0		10679	13592
57	4	13	40	7	KRANZ	NEST		0		-1	-1
57	5	12	1	28	UNSTERBLICHKEIT	AUFERSTEHUNG		0		-1	-1
57	5	12	2	11	PROGRAMM	KINO		0		-1	-1
57	5	12	3	3	BEIFALL	APPLAUS	APPLAUS	1		195159999999963	3783
57	5	12	4	19	BAHNSTEIG	ANPASSUNG		0		-1	-1
57	5	12	5	2	GENIE	MATHEMATIK	MATHEMATIK	1		316629999999981	6295
57	5	12	6	29	MOTOR	INDUSTRIALISIERUNG		0		-1	-1
57	5	12	7	40	KERZE	DOCHT		0		-1	-1
57	5	12	8	38	ABEND	MORGEN		0		-1	-1
57	5	12	9	25	BESTATTUNG	SELBSTMORD		0		-1	-1
57	5	12	10	16	FREUNDIN	ZÄRTLICHKEIT		0		-1	-1
57	5	12	11	12	HÖLLE	MYTHOS		0		-1	-1
57	5	12	12	1	EMPFINDUNG	GELASSENHEIT		0		-1	-1
57	5	12	13	32	KOORDINATION	HANDHABUNG		0		-1	-1
57	5	12	14	30	DORF	ISOLATION		0		-1	-1
57	5	12	15	18	PARTY	THEKE		0		-1	-1
57	5	12	16	5	BINDUNG	BABY	BABY	1		281520000000019	4568
57	5	12	17	23	JUGEND	SCHWIMMBAD		0		-1	-1
57	5	12	18	24	ALARM	ÜBUNG		0		-1	-1
57	5	12	19	34	BLEI	STAHL	STAHL	1		572709999999963	7318
57	5	12	20	17	BEGRÜNDER	PRÄSIDENT	ERFINDER	0		583229999999981	7232
57	5	12	21	39	ORDNUNG	ZUCHT		0		-1	-1
57	5	12	22	20	HORN	WARNUNG		0		-1	-1
57	5	12	23	6	SCHLACHTUNG	SCHWEIN	SCHWEIN	1		189490000000037	4071
57	5	12	24	13	STAAT	UNTERSTÜTZUNG		0		-1	-1
57	5	12	25	37	INVESTITION	KONZERN		0		-1	-1
57	5	12	26	35	NOTLAGE	DILEMMA		0		-1	-1
57	5	12	27	21	LIKÖR	SEKT		0		-1	-1
57	5	12	28	36	EINSPARUNG	RECHNUNG		0		-1	-1
57	5	12	29	8	KARTELL	KONSENS		0		-1	-1
57	5	12	30	9	ADER	GESTEIN	MUSKEL	0		139110999999996	15287
57	5	12	31	15	VERHAFTUNG	KLINGE		0		-1	-1
57	5	12	32	27	BEEINFLUSSUNG	VERMARKTUNG		0		-1	-1
57	5	12	33	10	ZAUBERKÜNSTLER	TRICK	ZIRKUS	0		487909999999963	6400
57	5	12	34	33	ERÖFFNUNG	GRÜNDUNG		0		-1	-1
57	5	12	35	31	REICH	PROFIT	ELITE	0		835929999999981	11031
57	5	12	36	4	KLOSTER	EINSCHRÄNKUNG		0		-1	-1
57	5	12	37	22	PARTEI	ABSTIMMUNG		0		-1	-1
57	5	12	38	26	EVOLUTION	ERWEITERUNG		0		-1	-1
57	5	12	39	14	SCHLAFWANDELN	UNWIRKLICHKEIT		0		-1	-1
57	5	12	40	7	HIRN	STUDIE		0		-1	-1
57	6	11	1	24	AUSSCHAU	GIPFEL		0		-1	-1
57	6	11	2	4	MEDAILLE	WETTBEWERB		0		-1	-1
57	6	11	3	3	COMPUTER	ZEITVERTREIB		0		-1	-1
57	6	11	4	36	WALZER	GALA		0		-1	-1
57	6	11	5	25	PHILOSOPHIE	SINN	SINN	1		702179999999981	8689
57	6	11	6	38	WEG	WILLE	ROUTE	0		7515.5	9507
57	6	11	7	30	STRATEGIE	NÄHERUNG		0		-1	-1
57	6	11	8	21	GANS	ENTE	ENTE	1		511129999999981	6223
57	6	11	9	1	SCHALTER	FLUGHAFEN		0		-1	-1
57	6	11	10	2	UNTAUGLICHKEIT	FAHRER		0		-1	-1
57	6	11	11	8	REKORD	ARBEITSLOSIGKEIT		0		-1	-1
57	6	11	12	35	BEHANDLUNG	MANDEL		0		-1	-1
57	6	11	13	28	VERSEUCHUNG	RATTE		0		-1	-1
57	6	11	14	37	HIRTE	SCHAF	SCHAF	1		560479999999981	11883
57	6	11	15	14	LEISTUNG	PROVISION		0		-1	-1
57	6	11	16	17	HANDSCHRIFT	BUCHSTABE		0		-1	-1
57	6	11	17	32	KRAMPF	BEIN		0		-1	-1
57	6	11	18	19	BEGNADIGUNG	DROHUNG		0		-1	-1
57	6	11	19	23	KATEGORIE	GÜLTIGKEIT		0		-1	-1
57	6	11	20	5	INSTITUTION	ABTEILUNG		0		-1	-1
57	6	11	21	34	SYMBOL	WAPPEN		0		-1	-1
57	6	11	22	31	KOPPEL	STIER	PFERD	0		4447.5	5969
57	6	11	23	40	WIND	ELEMENT		0		-1	-1
57	6	11	24	27	DOLCH	STICH	MESSER	0		1895.5	3999
57	6	11	25	20	VATERUNSER	RELIGION	RELIGION	1		3791.5	14679
57	6	11	26	16	TRAKTOR	LENKSTANGE	STOSSSTANGE	0		758979999999981	15809
57	6	11	27	15	ATTRAKTION	WELTWUNDER		0		-1	-1
57	6	11	28	39	GEWINNUNG	WERBER		0		-1	-1
57	6	11	29	12	ATOM	MOLEKÜL	MOLEKÜL	1		1415.5	5111
57	6	11	30	26	HAND	GESTE		0		-1	-1
57	6	11	31	7	BODEN	FUND		0		-1	-1
57	6	11	32	6	AMATEUR	HOBBY	PROFI	0		456479999999981	8215
57	6	11	33	10	ZULASSUNG	NACHWEIS		0		-1	-1
57	6	11	34	9	WAHL	GREMIUM		0		-1	-1
57	6	11	35	29	BUDE	KÜHLSCHRANK	HAUS	0		417109999999963	4959
57	6	11	36	13	FEHLTRITT	VERANTWORTUNG		0		-1	-1
57	6	11	37	11	SCHEIDUNG	INSTABILITÄT		0		-1	-1
57	6	11	38	22	KARTE	HINDERNIS		0		-1	-1
57	6	11	39	33	STURZ	REGIERUNG		0		-1	-1
57	6	11	40	18	TREIBSTOFF	KILOMETER		0		-1	-1
57	7	10	1	12	ZENTIMETER	METER	METER	1		205759999999963	3649
57	7	10	2	6	ABSCHLUSS	PROJEKT		0		-1	-1
57	7	10	3	31	SAMT	STOFF	STOFF	1		184740000000037	4047
57	7	10	4	3	LINIE	BUS		0		-1	-1
57	7	10	5	32	SCHIFFBRUCH	UNGLÜCKSFALL	UNFALL	0		686359999999963	9095
57	7	10	6	23	SCHNORCHEL	ATLANTIK		0		-1	-1
57	7	10	7	9	VOLK	GEMEINDE		0		-1	-1
57	7	10	8	34	VERDROSSENHEIT	RESIGNATION		0		-1	-1
57	7	10	9	30	PASSION	ORGASMUS	ORGASMUS	1		111975999999996	14369
57	7	10	10	2	KAMERADSCHAFT	PARTNER	PARTNER	1		312359999999963	4947
57	7	10	11	40	PEITSCHE	MISSHANDLUNG		0		-1	-1
57	7	10	12	38	REDAKTEUR	KORRESPONDENZ		0		-1	-1
57	7	10	13	27	MONSTER	MUT	MUT	1		646359999999963	8023
57	7	10	14	36	GESCHLECHT	MANN	MANN	1		305540000000037	5135
57	7	10	15	37	NEUROSE	PSYCHOLOGIE	PSYCHOLOGIE	1		220440000000037	4929
57	7	10	16	19	DROGE	VERHEIMLICHUNG		0		-1	-1
57	7	10	17	13	GENAUIGKEIT	AUFMERKSAMKEIT		0		-1	-1
57	7	10	18	39	ERMORDUNG	GESTÄNDNIS		0		-1	-1
57	7	10	19	5	ANZUG	BÖRSE	BÖRSE	1		512970000000019	6785
57	7	10	20	33	OPERATION	KOMA		0		-1	-1
57	7	10	21	11	DIREKTOR	GESCHÄFT	ASSISTENT	0		10262	15021
57	7	10	22	16	STRICH	SKIZZE		0		-1	-1
57	7	10	23	20	SPIRALE	FRUCHTBARKEIT	FRUCHTBARKEIT	1		337790000000037	8471
57	7	10	24	17	KÄFER	RUINE		0		-1	-1
57	7	10	25	26	POLITIKER	ZUVERSICHT		0		-1	-1
57	7	10	26	8	UMARMUNG	INTEGRATION		0		-1	-1
57	7	10	27	21	ELITE	VERMÖGEN	REICH	0		122997000000002	14149
57	7	10	28	7	LOYALITÄT	BRUDER		0		-1	-1
57	7	10	29	15	PATIENT	THERAPIE	ARZT	0		638640000000037	8794
57	7	10	30	4	FAHRT	AUTOBAHN		0		-1	-1
57	7	10	31	35	VERLAUF	ENDUNG	ENTWICKLUNG	0		113595999999996	14007
57	7	10	32	24	MAKEL	SELBSTBEWUSSTSEIN		0		-1	-1
57	7	10	33	28	ANKÜNDIGUNG	EXAMEN		0		-1	-1
57	7	10	34	18	FASCHIST	IDEOLOGIE	NAZI	0		538870000000019	6407
57	7	10	35	25	PARADIES	MENSCH		0		-1	-1
57	7	10	36	10	MAGEN	RESTAURANT		0		-1	-1
57	7	10	37	1	PROGNOSE	GEWISSHEIT	SICHERHEIT	0		122555999999996	13983
57	7	10	38	29	ZUSPITZUNG	PUNKT		0		-1	-1
57	7	10	39	22	LIEGE	VERANDA		0		-1	-1
57	7	10	40	14	ZUSAMMENHANG	VORZEICHEN		0		-1	-1
57	8	9	1	15	BÜCHEREI	VERLEIH		0		-1	-1
57	8	9	2	10	VORTRAG	REDNER		0		-1	-1
57	8	9	3	8	ANHÄNGER	MEISTER		0		-1	-1
57	8	9	4	37	STUDIUM	WIRTSCHAFT		0		-1	-1
57	8	9	5	3	GITTER	BESCHRÄNKUNG		0		-1	-1
57	8	9	6	14	VERANSTALTUNG	ÖFFENTLICHKEIT		0		-1	-1
57	8	9	7	30	ZUGEHÖRIGKEIT	GENERATION		0		-1	-1
57	8	9	8	18	WELLE	FLUT		0		-1	-1
57	8	9	9	29	RHEUMATISMUS	IMMUNITÄT		0		-1	-1
57	8	9	10	16	KRANKHEIT	SYMPTOM		0		-1	-1
57	8	9	11	22	TAKT	HARFE		0		-1	-1
57	8	9	12	9	KOCHTOPF	BÜGELEISEN		0		-1	-1
57	8	9	13	34	REGEL	KOMBINATION		0		-1	-1
57	8	9	14	5	KAMERAD	OPFER	PARTNER	0		697990000000037	8327
57	8	9	15	32	GLETSCHER	POL		0		-1	-1
57	8	9	16	39	ABRECHNUNG	BANKIER		0		-1	-1
57	8	9	17	4	TÜR	SCHRANK	TISCH	0		669359999999963	17991
57	8	9	18	31	ANREGUNG	BEISPIEL		0		356780000000075	7617
57	8	9	19	36	VERZIERUNG	PALAST		0		-1	-1
57	8	9	20	26	DUFT	GERUCH		0		-1	-1
57	8	9	21	23	TOTSCHLAG	BRUTALITÄT	MORD	0		722380000000075	8125
57	8	9	22	19	VERBRENNUNG	PROZESSION		0		-1	-1
57	8	9	23	25	FINDIGKEIT	EINFALL		0		-1	-1
57	8	9	24	38	SEILTÄNZER	SCHWERPUNKT	ZIRKUS	0		426380000000075	5751
57	8	9	25	24	GANGSTER	VERBRECHEN		0		-1	-1
57	8	9	26	6	BÜRGSCHAFT	VOLLMACHT		0		-1	-1
57	8	9	27	1	INSTANZ	GESETZGEBUNG		0		-1	-1
57	8	9	28	28	GEMÜT	HEITERKEIT		0		-1	-1
57	8	9	29	2	GEDULD	KONTROLLE		0		-1	-1
57	8	9	30	17	SONATE	KLAVIER	KLAVIER	1		487969999999925	6367
57	8	9	31	12	HALLE	TURNIER		0		-1	-1
57	8	9	32	20	KUMMER	TRAURIGKEIT		0		-1	-1
57	8	9	33	27	STRICK	SCHLINGE	SEIL	0		330590000000037	7639
57	8	9	34	35	AUFPRALL	FALL		0		-1	-1
57	8	9	35	13	SARG	GRAB	FRIEDHOF	0		388769999999925	7647
57	8	9	36	11	GESCHOSS	PFEIL		0		-1	-1
57	8	9	37	33	ÄHNLICHKEIT	WIEDERHOLUNG		0		-1	-1
57	8	9	38	7	SPRÜHREGEN	FLUSS		0		-1	-1
57	8	9	39	40	GESCHENK	UNDANK		0		-1	-1
57	8	9	40	21	ORIENTIERUNG	AUSGANG		0		-1	-1
								44
