## Supplementary material for "Vast amounts of encoded items nullify but do not reverse the effect of sleep on declarative memory": Dataset: PAL_57_1_3.xlsx

### Sheet: Tabelle1
VP_Nr	Block	VersioN	counter	pair_code	cue	correct_answer	answer	accuracy	reactiontime1	reactiontime2
57	1	16	1	17	JUSTIZ	GLAUBWÜRDIGKEIT	GERICHTSHOF	0	4521.7	7487
57	1	16	2	27	ROUTE	HEIMWEG	WEG	0	1361.7	2001
57	1	16	3	2	GEFAHR	HAI		0	-1	-1
57	1	16	4	38	PRIESTER	KATHEDRALE	KATHEDRALE	1	5135.7	7145
57	1	16	5	40	VIRUS	ERREGER	ERREGER	1	1445.7	3221
57	1	16	6	13	JOURNALIST	PRESSEFREIHEIT	PRESSE	0	9631.7	10743
57	1	16	7	33	VERGÜTUNG	GELD	GEHALT	0	3647.8	8623
57	1	16	8	23	BOSS	HEMD	HEMD	1	2922.5	3783
57	1	16	9	18	ASSISTENT	PROFESSION	DIREKTOR	0	3047.7	5631
57	1	16	10	19	AFFÄRE	PARTNERSCHAFT	BEZIEHUNG	0	231560000000001	4243
57	1	16	11	3	SEE	WASSER	WASSER	1	1411.7	2579
57	1	16	12	16	BIRKE	LAUB	LAUB	1	1619.5	2711
57	1	16	13	20	ANLAGE	RENDITE	RENDITE	1	2367.8	3863
57	1	16	14	39	FLIRT	ROMANTIK		0	-1	-1
57	1	16	15	14	KOCH	OFEN		0	-1	-1
57	1	16	16	10	FLÄCHE	ZENTRUM	ZENTRUM	1	172760000000001	3151
57	1	16	17	22	DIREKTION	BESCHLUSS		0	-1	-1
57	1	16	18	35	FREUDE	LUST		0	-1	-1
57	1	16	19	7	KOMMENTAR	PRESSE		0	-1	-1
57	1	16	20	29	GERICHT	VERHANDLUNG		0	-1	-1
57	1	16	21	15	VISUM	TOURISMUS	AUSLAND	0	250379999999999	3879
57	1	16	22	32	BAUER	FARM	FAR	0	165570000000001	3167
57	1	16	23	26	PUBLIKUM	ZUSCHAUER	ZUSCHAUER	1	362360000000001	4975
57	1	16	24	37	MÖRDER	SÜNDE	VERBRECHEN	0	11095.6	13825
57	1	16	25	36	BOMBE	TERRORIST	TERRORIST	1	226979999999999	4449
57	1	16	26	28	BOOT	MATROSE		0	-1	-1
57	1	16	27	6	BEVÖLKERUNG	MASSE		0	-1	-1
57	1	16	28	24	MODE	HOSE		0	-1	-1
57	1	16	29	34	STUDENT	KLAUSUR	WIRTSCHAFT	0	570379999999999	9967
57	1	16	30	21	RANG	HIERARCHIE	HIERARCHIE	1	167979999999999	3591
57	1	16	31	8	BEFUGNIS	ERMÄCHTIGUNG		0	-1	-1
57	1	16	32	1	BEHÖRDE	KÜNDIGUNG		0	-1	-1
57	1	16	33	12	KAPITALISMUS	KOMMUNISMUS	KOMMUNISMUS	1	288160000000001	5941
57	1	16	34	31	EXEKUTION	ERSCHIEßUNG	ERSCHIESSUNG	1	331179999999999	17727
57	1	16	35	30	AUSKUNFT	PROPAGANDA	INFORMATION	0	535179999999999	9063
57	1	16	36	9	SCHNITT	FILM		0	-1	-1
57	1	16	37	5	NATION	EINIGKEIT	EINHEIT	0	343159999999998	4663
57	1	16	38	25	CHARAKTER	OFFENHEIT		0	-1	-1
57	1	16	39	4	UNRECHT	BENACHTEILIGUNG		0	-1	-1
57	1	16	40	11	PHASE	STADIUM	STADIUM	1	257159999999998	3995
57	2	15	1	36	INFORMATIK	PROGRAMMIERUNG	PROGRAMMIEREN	0	346789999999991	6116
57	2	15	2	6	MANDANT	RECHT	ANWALT	0	2509	4048
57	2	15	3	22	STROH	WALDBRAND		0	-1	-1
57	2	15	4	14	REGIME	ZERSCHLAGUNG	STURZ	0	513569999999995	6635
57	2	15	5	2	UNTERSCHRIFT	FORMULAR		0	-1	-1
57	2	15	6	10	ZOO	BÄR		0	-1	-1
57	2	15	7	5	STÜTZE	BEGLEITER		0	-1	-1
57	2	15	8	3	VORSTAND	LEITER		0	-1	-1
57	2	15	9	1	PYRAMIDE	ARCHITEKTUR	ARCHITEKTUR	1	278630000000005	5591
57	2	15	10	40	BEARBEITUNG	HONORAR		0	-1	-1
57	2	15	11	26	POLIZEI	EINSATZ		0	-1	-1
57	2	15	12	8	GELIEBTE	GEHEIMNIS	VERBOT	0	560889999999991	8568
57	2	15	13	21	AUSEINANDERSETZUNG	ÜBERLEGUNG		0	-1	-1
57	2	15	14	7	DONNER	BLITZ		0	-1	-1
57	2	15	15	4	BRILLE	KRAWATTE		0	-1	-1
57	2	15	16	30	ERDBALL	WELTKARTE		0	-1	-1
57	2	15	17	39	DESSERT	HONIG	PUDDING	0	414369999999995	5776
57	2	15	18	11	SCHÄTZUNG	SPEKULATION	ANNAHME	0	499189999999991	6672
57	2	15	19	23	OPPOSITION	VERWEIGERUNG		0	-1	-1
57	2	15	20	25	DRECK	VERUNREINIGUNG	VERUNREINIGUNG	1	579969999999995	10872
57	2	15	21	34	PATRIOTISMUS	EXTREMISMUS		0	-1	-1
57	2	15	22	24	AKTEUR	DRAMATIK	SCHAUSPIELER	0	271969999999995	5232
57	2	15	23	27	KUNST	ARTIST		0	-1	-1
57	2	15	24	9	SUBKULTUR	UNTERGRUND	UNTERGRUND	1	271689999999991	4989
57	2	15	25	17	KOOPERATION	MITHILFE	MITARBEIT	0	168789999999991	4167
57	2	15	26	28	BILD	FOTO		0	-1	-1
57	2	15	27	15	TRITT	SOHLE		0	-1	-1
57	2	15	28	33	TAGEBUCH	BIOGRAPHIE	BIOGRAPHIE	1	152989999999991	3473
57	2	15	29	20	REGENBOGEN	FARBE	FARBE	1	203169999999995	3456
57	2	15	30	32	FORMEL	BERECHNUNG		0	-1	-1
57	2	15	31	31	ERMITTLUNG	SCHULD		0	-1	-1
57	2	15	32	37	BEFRAGUNG	MEHRHEIT		0	-1	-1
57	2	15	33	18	ERNÄHRUNG	EIWEIß		0	-1	-1
57	2	15	34	35	GOTT	VEREHRUNG		0	-1	-1
57	2	15	35	38	GEGNER	WAFFENSTILLSTAND		0	-1	-1
57	2	15	36	29	INTERVENTION	STREIT		0	-1	-1
57	2	15	37	19	ARBEITER	EINKOMMEN		0	-1	-1
57	2	15	38	16	SONNE	GRAD		0	-1	-1
57	2	15	39	12	TECHNIKER	INGENIEUR	INGENIEUR	1	184789999999991	5608
57	2	15	40	13	WANDEL	ZWISCHENZEIT		0	-1	-1
57	3	14	1	3	IDIOT	UNSINN		0	-1	-1
57	3	14	2	25	FRIEDEN	ALLIANZ		0	-1	-1
57	3	14	3	32	SCHLUSSFOLGERUNG	KONSEQUENZ		0	-1	-1
57	3	14	4	27	HINDERUNG	SIEGEL		0	-1	-1
57	3	14	5	19	MINIMUM	NOTWENDIGKEIT		0	-1	-1
57	3	14	6	17	TECHNOLOGIE	GEHIRNWÄSCHE		0	-1	-1
57	3	14	7	35	LIST	NAZI		0	-1	-1
57	3	14	8	24	VATER	VORBILD	VORBILD	1	390410000000009	7144
57	3	14	9	5	GANG	TOR		0	-1	-1
57	3	14	10	8	EXPERIMENT	UNTERSUCHUNG		0	-1	-1
57	3	14	11	38	ZELT	ZIRKUS		0	-1	-1
57	3	14	12	29	FAUST	GEWALT		0	-1	-1
57	3	14	13	12	UNHEIL	ALPTRAUM		0	-1	-1
57	3	14	14	1	GEMEINSCHAFT	ZUSAMMENARBEIT	GRUPPE	0	688789999999991	9236
57	3	14	15	33	KNOBLAUCH	VAMPIR	VAMPIR	1	127360000000009	2931
57	3	14	16	34	NACHBARSCHAFT	HECKE		0	-1	-1
57	3	14	17	39	GESELLSCHAFT	EINHEIT		0	-1	-1
57	3	14	18	13	URLAUB	AUSFALL		0	-1	-1
57	3	14	19	20	ERKLÄRUNG	WISSENSCHAFT	DEKLARATION	0	529989999999991	8589
57	3	14	20	26	RASSE	NATIONALIST		0	-1	-1
57	3	14	21	22	AUTOR	ERFINDUNG	ZITAT	0	644010000000009	7504
57	3	14	22	23	FLÜCHTLING	ASYL	ASYL	1	179860000000009	5847
57	3	14	23	6	LIMIT	MAXIMUM	MAXIMUM	1	211089999999991	4026
57	3	14	24	7	VORBEREITUNG	VERÖFFENTLICHUNG		0	-1	-1
57	3	14	25	36	SÄUFER	WIRT		0	-1	-1
57	3	14	26	14	WANGE	CHRIST		0	-1	-1
57	3	14	27	4	INFLATION	ENTWERTUNG	WÄHRUNG	0	515129999999981	6647
57	3	14	28	31	TOD	NOTWEHR		0	-1	-1
57	3	14	29	10	SCHMUGGEL	IMPORT	IMPORT	1	147189999999991	4760
57	3	14	30	21	UNABHÄNGIGKEIT	SELBSTBESTIMMUNG	UNMÜNDIGKEIT	0	892689999999991	16503
57	3	14	31	37	PARLAMENT	KANZLER		0	759210000000009	10368
57	3	14	32	28	SCHLÄGER	KRIMINALITÄT		0	-1	-1
57	3	14	33	2	SOLO	MUSIKINSTRUMENT		0	-1	-1
57	3	14	34	18	KONFRONTATION	RACHE		0	-1	-1
57	3	14	35	15	LAMM	MITTAGESSEN		0	-1	-1
57	3	14	36	11	PRÄDIKAT	PRIMA		0	-1	-1
57	3	14	37	9	INTENSIVSTATION	KRANKENHAUS	KLINIK	0	535210000000009	7087
57	3	14	38	30	DIAKONIE	VERSORGUNG	UNTERSTÜTZUNG	0	233710000000009	7600
57	3	14	39	16	FREUNDSCHAFT	GEFÄHRTE	LOYALITÄT	0	720910000000009	9129
57	3	14	40	40	LEBER	ORGAN		0	-1	-1
57	4	13	1	30	HASS	GEFECHT		0	-1	-1
57	4	13	2	28	NACHRICHT	GEBURTSTAG		0	-1	-1
57	4	13	3	23	STREIK	KONFLIKT		0	-1	-1
57	4	13	4	14	MUSIK	OPER	KUNST	0	651120000000019	7623
57	4	13	5	19	INSEL	URLAUBER		0	-1	-1
57	4	13	6	38	SUBMISSION	ERNIEDRIGUNG	UNTERDRÜCKUNG	0	3247	6959
57	4	13	7	37	FLAMME	LEUCHTE	FEUER	0	1583	3695
57	4	13	8	26	KUNSTWERK	AUFMACHUNG		0	-1	-1
57	4	13	9	35	ZUCKER	SPEISE		0	-1	-1
57	4	13	10	24	ENTSCHLOSSENHEIT	DURCHSETZUNG		0	-1	-1
57	4	13	11	6	BEGEISTERUNG	GEFÜHL		0	-1	-1
57	4	13	12	39	FREILASSUNG	AUFENTHALT		0	-1	-1
57	4	13	13	16	TRAINING	PULS	SPORT	0	617470000000019	6959
57	4	13	14	7	KRANZ	NEST		0	-1	-1
57	4	13	15	3	OZEAN	KRABBE		0	-1	-1
57	4	13	16	36	KLEINIGKEIT	WAAGE		0	-1	-1
57	4	13	17	18	BEWERTUNG	KELLNERIN		0	-1	-1
57	4	13	18	12	TRAINER	STIL		0	-1	-1
57	4	13	19	33	SENDER	NOTIZ	RADIO	0	1639	3343
57	4	13	20	2	PARK	VEGETATION	TEICH	0	780110000000009	9039
57	4	13	21	1	WAHNSINN	ANSTALT		0	-1	-1
57	4	13	22	34	FRAU	BLUSE		0	-1	-1
57	4	13	23	11	DOKUMENT	BESCHEINIGUNG	PAPIER	0	610920000000019	9253
57	4	13	24	5	AUFTAKT	SPIEL	BEGINN	0	2679	4025
57	4	13	25	22	WIEDERHERSTELLUNG	VERSCHLECHTERUNG	REPARATUR	0	759189999999991	11173
57	4	13	26	29	KONJUNKTUR	DIAGNOSE	AUFSCHWUNG	0	234260000000009	4145
57	4	13	27	21	REVOLUTION	WIDERSTAND		0	-1	-1
57	4	13	28	4	SPRECHER	AUFRUF	REDE	0	591110000000009	6983
57	4	13	29	27	SUBSTANZ	SEELE	INHALT	0	160720000000019	3407
57	4	13	30	40	REGENSCHIRM	BEDARF		0	-1	-1
57	4	13	31	15	VERBRÜDERUNG	ENTSCHULDIGUNG	KAMERAD	0	347310000000009	5349
57	4	13	32	25	GERICHTSHOF	UNWAHRHEIT	JUSTIZ	0	681110000000009	8289
57	4	13	33	17	WAFFE	KRIEG	KRIMINALITÄT	0	216920000000019	5857
57	4	13	34	32	KLEIDERSCHRANK	HANDSCHUH		0	-1	-1
57	4	13	35	31	TEICH	ÜBERSCHWEMMUNG	PARK	0	323579999999981	4359
57	4	13	36	9	STALL	KUH	PFERD	0	418110000000009	10501
57	4	13	37	8	BEWUNDERUNG	SCHÖNHEIT	SCHÖNHEIT	1	196110000000009	4149
57	4	13	38	20	ZAHL	PHYSIK		0	-1	-1
57	4	13	39	10	MILCH	KÄSE	KUH	0	5703	6791
57	4	13	40	13	ZAHLUNG	QUITTUNG		0	-1	-1
57	5	12	1	25	BESTATTUNG	SELBSTMORD	BEERDIGUNG	0	413140000000037	5979
57	5	12	2	12	HÖLLE	MYTHOS		0	-1	-1
57	5	12	3	11	PROGRAMM	KINO		0	-1	-1
57	5	12	4	36	EINSPARUNG	RECHNUNG		0	-1	-1
57	5	12	5	1	EMPFINDUNG	GELASSENHEIT		0	-1	-1
57	5	12	6	27	BEEINFLUSSUNG	VERMARKTUNG		0	-1	-1
57	5	12	7	29	MOTOR	INDUSTRIALISIERUNG		0	-1	-1
57	5	12	8	40	KERZE	DOCHT		0	-1	-1
57	5	12	9	22	PARTEI	ABSTIMMUNG		0	-1	-1
57	5	12	10	8	KARTELL	KONSENS		0	-1	-1
57	5	12	11	3	BEIFALL	APPLAUS	APPLAUS	1	236540000000037	5317
57	5	12	12	4	KLOSTER	EINSCHRÄNKUNG		0	-1	-1
57	5	12	13	38	ABEND	MORGEN	DÄMMERUNG	0	390070000000019	5823
57	5	12	14	17	BEGRÜNDER	PRÄSIDENT	ERFINDER	0	345520000000019	8351
57	5	12	15	18	PARTY	THEKE		0	-1	-1
57	5	12	16	10	ZAUBERKÜNSTLER	TRICK	ZIRKUS	0	3045.5	6031
57	5	12	17	28	UNSTERBLICHKEIT	AUFERSTEHUNG		0	-1	-1
57	5	12	18	5	BINDUNG	BABY	BABY	1	134720000000019	2883
57	5	12	19	35	NOTLAGE	DILEMMA		0	-1	-1
57	5	12	20	34	BLEI	STAHL	STAHL	1	181740000000037	3361
57	5	12	21	26	EVOLUTION	ERWEITERUNG		0	-1	-1
57	5	12	22	21	LIKÖR	SEKT		0	-1	-1
57	5	12	23	37	INVESTITION	KONZERN		0	-1	-1
57	5	12	24	6	SCHLACHTUNG	SCHWEIN	SCHWEIN	1	141520000000019	3191
57	5	12	25	23	JUGEND	SCHWIMMBAD		0	-1	-1
57	5	12	26	24	ALARM	ÜBUNG		0	-1	-1
57	5	12	27	2	GENIE	MATHEMATIK	MATHEMATIK	1	135120000000019	3295
57	5	12	28	30	DORF	ISOLATION		0	-1	-1
57	5	12	29	15	VERHAFTUNG	KLINGE		0	-1	-1
57	5	12	30	16	FREUNDIN	ZÄRTLICHKEIT		0	-1	-1
57	5	12	31	7	HIRN	STUDIE		0	-1	-1
57	5	12	32	39	ORDNUNG	ZUCHT		0	-1	-1
57	5	12	33	19	BAHNSTEIG	ANPASSUNG	ZUG	0	278970000000019	3663
57	5	12	34	20	HORN	WARNUNG		0	-1	-1
57	5	12	35	14	SCHLAFWANDELN	UNWIRKLICHKEIT		0	-1	-1
57	5	12	36	13	STAAT	UNTERSTÜTZUNG		0	-1	-1
57	5	12	37	9	ADER	GESTEIN		0	-1	-1
57	5	12	38	33	ERÖFFNUNG	GRÜNDUNG		0	-1	-1
57	5	12	39	31	REICH	PROFIT	ELITE	0	595279999999981	6887
57	5	12	40	32	KOORDINATION	HANDHABUNG		0	170320000000019	4521
57	6	11	1	23	KATEGORIE	GÜLTIGKEIT		0	-1	-1
57	6	11	2	2	UNTAUGLICHKEIT	FAHRER		0	-1	-1
57	6	11	3	9	WAHL	GREMIUM		0	-1	-1
57	6	11	4	6	AMATEUR	HOBBY	PROFI	0	188729999999981	3567
57	6	11	5	27	DOLCH	STICH	SCHWRER	0	141840000000037	10207
57	6	11	6	16	TRAKTOR	LENKSTANGE	STOSSSTANGE	0	183299999999814	17439
57	6	11	7	28	VERSEUCHUNG	RATTE		0	-1	-1
57	6	11	8	1	SCHALTER	FLUGHAFEN	LICHT	0	374340000000037	5159
57	6	11	9	3	COMPUTER	ZEITVERTREIB		0	-1	-1
57	6	11	10	24	AUSSCHAU	GIPFEL	ZUKUNFT	0	3191.5	4591
57	6	11	11	25	PHILOSOPHIE	SINN	SINN	1	150670000000019	2487
57	6	11	12	13	FEHLTRITT	VERANTWORTUNG		0	-1	-1
57	6	11	13	30	STRATEGIE	NÄHERUNG	TAKTIK	0	4567.5	6199
57	6	11	14	38	WEG	WILLE	ROUTE	0	1303.5	2343
57	6	11	15	11	SCHEIDUNG	INSTABILITÄT		0	-1	-1
57	6	11	16	10	ZULASSUNG	NACHWEIS		0	-1	-1
57	6	11	17	33	STURZ	REGIERUNG	REGIME	0	5788.5	7239
57	6	11	18	12	ATOM	MOLEKÜL	MOLEKÜL	1	444740000000037	8287
57	6	11	19	36	WALZER	GALA		0	-1	-1
57	6	11	20	18	TREIBSTOFF	KILOMETER	GAS	0	202940000000037	2695
57	6	11	21	4	MEDAILLE	WETTBEWERB		0	-1	-1
57	6	11	22	7	BODEN	FUND		0	-1	-1
57	6	11	23	20	VATERUNSER	RELIGION	RELIGION	1	260679999999981	4591
57	6	11	24	31	KOPPEL	STIER	PFERD	0	160740000000037	3749
57	6	11	25	39	GEWINNUNG	WERBER		0	-1	-1
57	6	11	26	34	SYMBOL	WAPPEN		0	-1	-1
57	6	11	27	37	HIRTE	SCHAF	SCHAF	1	163279999999981	3295
57	6	11	28	35	BEHANDLUNG	MANDEL	THERAPIE	0	3167.5	5279
57	6	11	29	29	BUDE	KÜHLSCHRANK	HAUS	0	273659999999963	3431
57	6	11	30	19	BEGNADIGUNG	DROHUNG		0	-1	-1
57	6	11	31	21	GANS	ENTE	ENTE	1	178940000000037	2597
57	6	11	32	22	KARTE	HINDERNIS	ORIENTIERUNG	0	362340000000037	7031
57	6	11	33	26	HAND	GESTE		0	-1	-1
57	6	11	34	17	HANDSCHRIFT	BUCHSTABE		0	-1	-1
57	6	11	35	8	REKORD	ARBEITSLOSIGKEIT		0	-1	-1
57	6	11	36	32	KRAMPF	BEIN		0	-1	-1
57	6	11	37	14	LEISTUNG	PROVISION		0	-1	-1
57	6	11	38	40	WIND	ELEMENT		0	-1	-1
57	6	11	39	5	INSTITUTION	ABTEILUNG		0	-1	-1
57	6	11	40	15	ATTRAKTION	WELTWUNDER		0	-1	-1
57	7	10	1	23	SCHNORCHEL	ATLANTIK		0	-1	-1
57	7	10	2	2	KAMERADSCHAFT	PARTNER		0	-1	-1
57	7	10	3	12	ZENTIMETER	METER	METER	1	135170000000019	2367
57	7	10	4	40	PEITSCHE	MISSHANDLUNG		0	-1	-1
57	7	10	5	10	MAGEN	RESTAURANT		0	-1	-1
57	7	10	6	6	ABSCHLUSS	PROJEKT		0	-1	-1
57	7	10	7	9	VOLK	GEMEINDE		0	-1	-1
57	7	10	8	3	LINIE	BUS	KREIS	0	255659999999963	3481
57	7	10	9	31	SAMT	STOFF	STOFF	1	127059999999963	2270
57	7	10	10	38	REDAKTEUR	KORRESPONDENZ	ZEITUNG	0	11151.5	12095
57	7	10	11	35	VERLAUF	ENDUNG		0	-1	-1
57	7	10	12	16	STRICH	SKIZZE		0	-1	-1
57	7	10	13	25	PARADIES	MENSCH		0	-1	-1
57	7	10	14	32	SCHIFFBRUCH	UNGLÜCKSFALL		0	-1	-1
57	7	10	15	27	MONSTER	MUT	MUT	1	158370000000019	3215
57	7	10	16	15	PATIENT	THERAPIE	ARZT	0	3999.5	5375
57	7	10	17	30	PASSION	ORGASMUS	ORGASMUS	1	542370000000019	7759
57	7	10	18	7	LOYALITÄT	BRUDER	FREUNDSCHAFT	0	8510.5	9998
57	7	10	19	37	NEUROSE	PSYCHOLOGIE	PSYCHOLOGIE	1	1919.5	4143
57	7	10	20	14	ZUSAMMENHANG	VORZEICHEN		0	-1	-1
57	7	10	21	18	FASCHIST	IDEOLOGIE	NAZI	0	148770000000019	2719
57	7	10	22	21	ELITE	VERMÖGEN	REICH	0	16711.5	19911
57	7	10	23	33	OPERATION	KOMA		0	-1	-1
57	7	10	24	39	ERMORDUNG	GESTÄNDNIS		0	-1	-1
57	7	10	25	19	DROGE	VERHEIMLICHUNG	SUCHT	0	402370000000019	6271
57	7	10	26	4	FAHRT	AUTOBAHN		0	-1	-1
57	7	10	27	1	PROGNOSE	GEWISSHEIT	ZUKUNFT	0	894370000000019	10415
57	7	10	28	20	SPIRALE	FRUCHTBARKEIT	FRUCHTBARKEIT	1	2839	5799
57	7	10	29	8	UMARMUNG	INTEGRATION		0	-1	-1
57	7	10	30	5	ANZUG	BÖRSE	BÖRSE	1	399970000000019	5519
57	7	10	31	17	KÄFER	RUINE	INSEKT	0	234190000000037	3311
57	7	10	32	36	GESCHLECHT	MANN	MANN	1	1487.5	2127
57	7	10	33	13	GENAUIGKEIT	AUFMERKSAMKEIT		0	-1	-1
57	7	10	34	24	MAKEL	SELBSTBEWUSSTSEIN		0	-1	-1
57	7	10	35	34	VERDROSSENHEIT	RESIGNATION		0	-1	-1
57	7	10	36	26	POLITIKER	ZUVERSICHT		0	-1	-1
57	7	10	37	11	DIREKTOR	GESCHÄFT		0	-1	-1
57	7	10	38	29	ZUSPITZUNG	PUNKT		0	-1	-1
57	7	10	39	28	ANKÜNDIGUNG	EXAMEN		0	-1	-1
57	7	10	40	22	LIEGE	VERANDA		0	-1	-1
57	8	9	1	38	SEILTÄNZER	SCHWERPUNKT	BALANCE	0	379369999999925	5548
57	8	9	2	21	ORIENTIERUNG	AUSGANG	KARTE	0	141280000000075	2429
57	8	9	3	23	TOTSCHLAG	BRUTALITÄT	BRUTALITÄT	1	511830000000075	9094
57	8	9	4	14	VERANSTALTUNG	ÖFFENTLICHKEIT		0	-1	-1
57	8	9	5	34	REGEL	KOMBINATION		0	-1	-1
57	8	9	6	37	STUDIUM	WIRTSCHAFT	WIRTSCHAFT	1	399980000000075	8071
57	8	9	7	26	DUFT	GERUCH		0	-1	-1
57	8	9	8	33	ÄHNLICHKEIT	WIEDERHOLUNG		0	-1	-1
57	8	9	9	1	INSTANZ	GESETZGEBUNG		0	-1	-1
57	8	9	10	3	GITTER	BESCHRÄNKUNG	FENSTER	0	2884	4279
57	8	9	11	31	ANREGUNG	BEISPIEL		0	-1	-1
57	8	9	12	4	TÜR	SCHRANK		0	-1	-1
57	8	9	13	15	BÜCHEREI	VERLEIH		0	-1	-1
57	8	9	14	10	VORTRAG	REDNER		0	-1	-1
57	8	9	15	29	RHEUMATISMUS	IMMUNITÄT		0	-1	-1
57	8	9	16	18	WELLE	FLUT		0	-1	-1
57	8	9	17	22	TAKT	HARFE	MUSIK	0	158369999999925	2887
57	8	9	18	20	KUMMER	TRAURIGKEIT		0	-1	-1
57	8	9	19	25	FINDIGKEIT	EINFALL		0	-1	-1
57	8	9	20	40	GESCHENK	UNDANK		0	-1	-1
57	8	9	21	39	ABRECHNUNG	BANKIER		0	-1	-1
57	8	9	22	8	ANHÄNGER	MEISTER	SCHLÜSSEL	0	253569999999925	4991
57	8	9	23	9	KOCHTOPF	BÜGELEISEN		0	-1	-1
57	8	9	24	11	GESCHOSS	PFEIL		0	252780000000075	3551
57	8	9	25	36	VERZIERUNG	PALAST	DEKORATION	0	271969999999925	4282
57	8	9	26	35	AUFPRALL	FALL	UNFALL	0	1724.5	3028
57	8	9	27	28	GEMÜT	HEITERKEIT	STIMMUNG	0	110076999999993	13255
57	8	9	28	17	SONATE	KLAVIER		0	-1	-1
57	8	9	29	30	ZUGEHÖRIGKEIT	GENERATION		0	-1	-1
57	8	9	30	32	GLETSCHER	POL		0	-1	-1
57	8	9	31	24	GANGSTER	VERBRECHEN		0	-1	-1
57	8	9	32	27	STRICK	SCHLINGE		0	-1	-1
57	8	9	33	6	BÜRGSCHAFT	VOLLMACHT		0	-1	-1
57	8	9	34	5	KAMERAD	OPFER		0	-1	-1
57	8	9	35	7	SPRÜHREGEN	FLUSS		0	-1	-1
57	8	9	36	16	KRANKHEIT	SYMPTOM		0	-1	-1
57	8	9	37	12	HALLE	TURNIER		0	-1	-1
57	8	9	38	19	VERBRENNUNG	PROZESSION		0	-1	-1
57	8	9	39	13	SARG	GRAB	FRIEDHOF	0	212669999999925	5630
57	8	9	40	2	GEDULD	KONTROLLE		0	-1	-1
								45
