## Supplementary material for "Vast amounts of encoded items nullify but do not reverse the effect of sleep on declarative memory": Dataset: PAL_57_2_2.xlsx

### Sheet: Tabelle1
VP_Nr	Block	VersioN	counter	pair_code	cue	correct_answer	answer		accuracy	reactiontime1	reactiontime2
57	1	8	1	20	FLEISCH	RAUBTIER		0		-1	-1
57	1	8	2	15	PLAKAT	HAMMER		0		10839.4	13067
57	1	8	3	26	ADMIRAL	WAFFENRUHE		0		-1	-1
57	1	8	4	31	VERWALTUNG	GENEHMIGUNG		0		-1	-1
57	1	8	5	7	FENSTER	BEWOHNER		0		-1	-1
57	1	8	6	37	FISCHER	MEER		0		-1	-1
57	1	8	7	40	GESTALTUNG	LANDSCHAFT		0		-1	-1
57	1	8	8	17	THEMA	INTERESSE		0		-1	-1
57	1	8	9	21	ERMÜDUNG	KREISLAUF		0		-1	-1
57	1	8	10	4	TRANSPORT	LAGER		0		-1	-1
57	1	8	11	22	BEGINN	FOLGE	ANFANG	0		10093.9	12275
57	1	8	12	27	ERFAHRUNG	UNWISSENHEIT	UNWISSENHEIT	1		307939999999999	6324
57	1	8	13	34	ENTSPANNUNG	BEDROHUNG		0		-1	-1
57	1	8	14	39	RÄUBER	DIEBSTAHL	DIEBSTAHL	1		252510000000001	5610
57	1	8	15	30	STRAND	VERGNÜGEN		0		-1	-1
57	1	8	16	38	PFEFFER	BUTTER	BUTTER	1		3897.3	5793
57	1	8	17	24	SOZIALIST	PAROLE	PAROLEN	1		6079.2	9496
57	1	8	18	36	LEERE	DUMPFHEIT		0		-1	-1
57	1	8	19	1	WOHNUNG	HEIM		0		-1	-1
57	1	8	20	29	SÄUGLING	WIEGE		0		-1	-1
57	1	8	21	12	ABFALL	SCHMUTZ		0		-1	-1
57	1	8	22	23	ÄRA	ZEITALTER	ZEITALTER	1		6458	12216
57	1	8	23	2	GELEGENHEIT	LIEBSCHAFT		0		-1	-1
57	1	8	24	25	STIMMUNG	ATMOSPHÄRE		0		-1	-1
57	1	8	25	8	FAMILIE	MUTTER		0		-1	-1
57	1	8	26	13	BÜSTENHALTER	BUSEN	BRUST	0		345539999999999	5967
57	1	8	27	5	JUNGFRAU	SCHLEIER	SCHLEIER	1		338320000000001	5399
57	1	8	28	19	LERCHE	FRÖHLICHKEIT	VOGEL	0		451939999999999	5916
57	1	8	29	16	PERSON	SCHADEN		0		-1	-1
57	1	8	30	33	GETRÄNK	SCHAUM		0		-1	-1
57	1	8	31	9	BEMÜHUNGEN	ANSTRENGUNG		0		-1	-1
57	1	8	32	28	SCHATTEN	EXISTENZ		0		-1	-1
57	1	8	33	6	DICHTER	ZITAT		0		-1	-1
57	1	8	34	3	GABEL	SOSSE		0		-1	-1
57	1	8	35	32	MÜNDIGKEIT	ABHÄNGIGKEIT	ABHÄNGIGKEIT	1		10974.1	14082
57	1	8	36	18	BLASE	BAUCH		0		-1	-1
57	1	8	37	35	LEICHTIGKEIT	SCHWERKRAFT		0		-1	-1
57	1	8	38	11	REIZ	REAKTION	REAKTION	1		190189999999999	4962
57	1	8	39	14	LÜGE	WAHRHEIT	WAHRHEIT	1		480739999999999	7807
57	1	8	40	10	IRRTUM	MISSVERSTÄNDNIS	MISSVERSTÄNDNIS	1		499939999999999	9231
57	2	7	1	40	ARGUMENT	ENTSCHEIDUNG		0		-1	-1
57	2	7	2	4	WEISE	ART		0		-1	-1
57	2	7	3	13	ERFOLG	LEBENSLAUF	PRESTIGE	0		962939999999991	14013
57	2	7	4	18	STANGE	STOSS		0		-1	-1
57	2	7	5	38	ZAUBERER	ENTHÜLLUNG		0		-1	-1
57	2	7	6	15	SCHLAMM	HÜRDE		0		-1	-1
57	2	7	7	25	METHODE	VERSUCH		0		-1	-1
57	2	7	8	30	DARBIETUNG	BEOBACHTUNG		0		-1	-1
57	2	7	9	19	UMWELT	GEFÄHRDUNG	GEFÄHRDUNG	1		560560000000009	8965
57	2	7	10	8	FIEBER	ERSCHÖPFUNG		0		-1	-1
57	2	7	11	3	AUSBILDUNG	ZUKUNFT	ZUKUNFT	1		493980000000005	6671
57	2	7	12	37	MIKROSKOP	BAKTERIEN	BAKTERIEN	1		416739999999991	6911
57	2	7	13	34	EMANZIPATION	GLEICHSTELLUNG	GLEICHSTELLUNG	1		187010000000009	5023
57	2	7	14	26	ANTWORT	BEKENNTNIS		0		-1	-1
57	2	7	15	21	KRANKENWAGEN	NOTFALL		0		-1	-1
57	2	7	16	17	VERSCHIEDENHEIT	GEGENTEIL		0		-1	-1
57	2	7	17	36	VERMITTLUNG	INTERVIEW	INTERVIEW	1		375589999999991	6573
57	2	7	18	14	PROFESSOR	HOCHSCHULE	HOCHSCHULE	1		203630000000005	4835
57	2	7	19	5	ZITRONE	ERDBEERE		0		-1	-1
57	2	7	20	11	ÜBERBLICK	STANDPUNKT		0		-1	-1
57	2	7	21	16	FUSSKNÖCHEL	ARM		0		-1	-1
57	2	7	22	1	HERZLICHKEIT	GEHÄSSIGKEIT		0		-1	-1
57	2	7	23	29	ALGEBRA	FUNKTION		0		-1	-1
57	2	7	24	35	HAUSSCHUHE	PFEIFE		0		-1	-1
57	2	7	25	7	BOTSCHAFTER	NATIONALITÄT	AUSLAND	0		392760000000009	5983
57	2	7	26	28	ENTFÜHRUNG	AUSBEUTE		0		-1	-1
57	2	7	27	32	ZERSTÖRUNG	AUSROTTUNG		0		-1	-1
57	2	7	28	22	SCHLEIM	HAFER		0		-1	-1
57	2	7	29	2	KAMMER	GEKLAPPER		0		-1	-1
57	2	7	30	33	CHARME	HERZ		0		-1	-1
57	2	7	31	10	EIFERSUCHT	GRUND		0		-1	-1
57	2	7	32	23	SCHÄDEL	LEICHE	LEICHE	1		461060000000009	5991
57	2	7	33	20	TINTE	BLEISTIFT		0		-1	-1
57	2	7	34	27	LAWINE	FELSBLOCK	BERG	0		381219999999995	5255
57	2	7	35	24	DOKTOR	KLINIK		0		-1	-1
57	2	7	36	12	WHISKY	DUDELSACK	IRLAND	0		466339999999991	16639
57	2	7	37	9	STEUER	UNTERSCHLAGUNG		0		-1	-1
57	2	7	38	31	TODESKAMPF	LEBEN		0		-1	-1
57	2	7	39	6	HEKTAR	ZAUN		0		-1	-1
57	2	7	40	39	ÄRGER	FEINDSELIGKEIT		0		-1	-1
57	3	6	1	20	RINGE	BAUM		0		-1	-1
57	3	6	2	38	FISCH	SCHUPPEN		0		-1	-1
57	3	6	3	12	ZEUS	HADES		0		-1	-1
57	3	6	4	34	MUSKEL	SEHNE		0		-1	-1
57	3	6	5	3	GEBIRGE	EDELWEISS	TAL	0		399970000000019	4991
57	3	6	6	39	LABOR	PIPETTE		0		-1	-1
57	3	6	7	27	MUSEUM	ÄGYPTEN	ÄGYPTEN	1		104157000000002	12639
57	3	6	8	32	SCHMIED	HUFEISEN		0		-1	-1
57	3	6	9	25	AQUARELL	GALERIE		0		-1	-1
57	3	6	10	5	EISENBAHN	SCHIENE		0		-1	-1
57	3	6	11	30	BUCH	SCHRIFTSTELLER		0		-1	-1
57	3	6	12	13	VERORDNUNG	BESCHEID		0		-1	-1
57	3	6	13	33	LADEN	REKLAME		0		-1	-1
57	3	6	14	10	TANNE	RINDE	WEIHNACHTEN	0		471170000000019	9063
57	3	6	15	2	WEIN	BLUME		0		-1	-1
57	3	6	16	31	ORKAN	WIRBEL	WINDHAUCH	0		4167.5	13919
57	3	6	17	16	NACHT	SCHEINWERFER		0		-1	-1
57	3	6	18	1	UFER	DAMM		0		-1	-1
57	3	6	19	9	HERD	FEUER		0		-1	-1
57	3	6	20	40	RADIO	STIMME		0		-1	-1
57	3	6	21	6	DYNAMO	LICHT	LICHT	1		4255.5	6127
57	3	6	22	11	SCHACH	TURM	TURM	1		110797000000002	16311
57	3	6	23	28	BIBLIOTHEK	SIGNATUR		0		-1	-1
57	3	6	24	7	TONNE	REGEN		0		-1	-1
57	3	6	25	36	INSEKT	LIBELLE		0		-1	-1
57	3	6	26	15	GEFÄNGNIS	VERGEHEN		0		-1	-1
57	3	6	27	4	WINTER	UNFALL		0		-1	-1
57	3	6	28	14	HOCHZEIT	ALTAR		0		-1	-1
57	3	6	29	24	SPIELZEUG	PLASTIK		0		-1	-1
57	3	6	30	37	STRAUSS	TULPEN		0		-1	-1
57	3	6	31	19	THEATER	REIHE	BÜHNE	0		604529999999981	7445
57	3	6	32	17	REVOLVER	KALIBER		0		-1	-1
57	3	6	33	26	KÜCHE	EIMER		0		-1	-1
57	3	6	34	22	ENERGIE	ÖL		0		-1	-1
57	3	6	35	23	NÄHEN	KREUZSTICH		0		-1	-1
57	3	6	36	8	FLUGZEUG	TOMATENSAFT		0		-1	-1
57	3	6	37	21	ARZT	PRAXIS		0		-1	-1
57	3	6	38	29	GRILLEN	SOMMER		0		-1	-1
57	3	6	39	18	KAMPF	SIEG		0		-1	-1
57	3	6	40	35	KÜSTE	DÜNE		0		-1	-1
57	4	5	1	31	AUFTRAG	ARBEIT		0		-1	-1
57	4	5	2	30	HEER	INFANTERIE	SOLDAT	0		2077.5	4950
57	4	5	3	2	GELENK	KEULE		0		-1	-1
57	4	5	4	17	SCHIFF	DOCK		0		-1	-1
57	4	5	5	9	KAUFHAUS	SCHAUFENSTER	WERBUNG	0		129846000000001	15263
57	4	5	6	15	TROPEN	AMAZONAS	AMAZONAS	1		276010000000009	6151
57	4	5	7	13	GESICHT	MASKE		0		-1	-1
57	4	5	8	7	AUFSTAND	REBELLION		0		-1	-1
57	4	5	9	5	ORCHESTER	KONZERT	KONZERT	1		991179999999981	13937
57	4	5	10	36	STRASSE	TEER		0		-1	-1
57	4	5	11	29	PINSEL	LEINWAND	LEINWAND	1		307979999999981	6271
57	4	5	12	16	REISE	KONTINENT		0		-1	-1
57	4	5	13	20	RIESE	SCHRITT		0		-1	-1
57	4	5	14	6	GLAUBE	BIBEL		0		-1	-1
57	4	5	15	12	FLOCKEN	SCHNEE		0		-1	-1
57	4	5	16	26	FAHRRAD	PEDAL		0		-1	-1
57	4	5	17	4	MAUER	BRÜSTUNG		0		-1	-1
57	4	5	18	3	BRÜCKE	SAN FRANCISCO	SAN FRANCISCO	1		245979999999981	7427
57	4	5	19	18	BAHNHOF	KIOSK		0		-1	-1
57	4	5	20	37	WEBER	KAMM		0		-1	-1
57	4	5	21	23	ZÜGEL	WENDE		0		-1	-1
57	4	5	22	24	INFEKTION	SCHMERZEN	VIRUS	0		596779999999981	7527
57	4	5	23	25	SPORT	SCHWEISS		0		-1	-1
57	4	5	24	22	NATUR	PFLANZE		0		-1	-1
57	4	5	25	40	FLOTTE	DECK		0		-1	-1
57	4	5	26	1	KRUG	BIER		0		-1	-1
57	4	5	27	33	REPTIL	ECHSE	SCHLANGE	0		707529999999981	10701
57	4	5	28	21	BÜNDNIS	PAKT		0		-1	-1
57	4	5	29	27	SCHAUSPIEL	BÜHNE		0		-1	-1
57	4	5	30	11	MÖBEL	LEHNE		0		-1	-1
57	4	5	31	35	GETREIDE	DINKEL		0		-1	-1
57	4	5	32	8	HEFT	NOTE		0		-1	-1
57	4	5	33	32	FABRIK	PRODUKTION		0		-1	-1
57	4	5	34	39	VERLETZUNG	SCHORF		0		-1	-1
57	4	5	35	38	FAHRZEUG	KETTE		0		-1	-1
57	4	5	36	28	STIFT	KAPPE		0		-1	-1
57	4	5	37	10	INSTRUMENT	OBOE	OBOE	1		172779999999981	3407
57	4	5	38	14	ANGABE	ZEUGE		0		-1	-1
57	4	5	39	19	SCHULE	HOLZ		0		-1	-1
57	4	5	40	34	EREIGNIS	FEST		0		-1	-1
57	5	4	1	36	POLIZIST	WACHE		0		-1	-1
57	5	4	2	40	GENUSS	ZIGARRE		0		-1	-1
57	5	4	3	38	SAUERSTOFF	LUFT	LUFT	1		479879999999981	6439
57	5	4	4	37	ANGST	SCHLANGE		0		-1	-1
57	5	4	5	23	GEDICHT	LIEBE	LIEBE	1		210079999999981	3479
57	5	4	6	33	BEGABUNG	VERERBUNG	VERERBUNG	1		6765	20009
57	5	4	7	14	ERGÄNZUNG	ZUSATZ	ZUSATZ	1		139707999999998	15539
57	5	4	8	10	ZIEL	RICHTUNG		0		-1	-1
57	5	4	9	11	AUFGABE	ERLEDIGUNG		0		-1	-1
57	5	4	10	12	THEORIE	AUSNAHME	BEWEIS	0		514029999999981	10853
57	5	4	11	22	ZIMMER	ECKE		0		-1	-1
57	5	4	12	8	GLÜCK	ZUFALL		0		347679999999981	9269
57	5	4	13	5	MÖNCH	NONNE	NONNE	1		139759999999963	2584
57	5	4	14	31	MERKMAL	DETAIL		0		-1	-1
57	5	4	15	27	VERRAT	TREUE	TREUE	1		246990000000037	4279
57	5	4	16	28	GÖTTIN	GEBET		0		-1	-1
57	5	4	17	3	SALAT	GARTEN	GARTEN	1		238479999999981	4849
57	5	4	18	20	ANDEUTUNG	VERDACHT		0		-1	-1
57	5	4	19	1	GRUPPE	VERSAMMLUNG		0		-1	-1
57	5	4	20	4	ANGEBOT	MARKT	MARKT	1		366379999999981	7169
57	5	4	21	25	BETTLER	UNGLÜCK		0		-1	-1
57	5	4	22	34	SCHLEMMER	LECKERBISSEN		0		-1	-1
57	5	4	23	26	DICKICHT	WALD	WALD	1		4947	6390
57	5	4	24	15	MOOR	SUMPF	SCHLAMM	0		3381	4877
57	5	4	25	39	GESCHICHTE	ENTWICKLUNG		0		-1	-1
57	5	4	26	24	LABYRINTH	SUCHE		0		-1	-1
57	5	4	27	19	BETRAG	WECHSEL	WÄHRUNG	0		558190000000037	7880
57	5	4	28	9	LAUNE	HUMOR		0		-1	-1
57	5	4	29	13	NAGEL	METALL		0		-1	-1
57	5	4	30	21	DIAMANT	GOLD	GOLD	1		203979999999981	3209
57	5	4	31	32	DIENER	HALTUNG		0		-1	-1
57	5	4	32	35	FAHNE	EROBERUNG		0		-1	-1
57	5	4	33	30	MUSIKER	AKKORDEON	KÜNSTLER	0		5328	8385
57	5	4	34	7	HIMMEL	FIRMAMENT		0		-1	-1
57	5	4	35	2	SCHÜLER	DOZENT		0		-1	-1
57	5	4	36	29	ANFÜHRER	CHEF		0		-1	-1
57	5	4	37	16	ERFORSCHUNG	PATENT		0		-1	-1
57	5	4	38	6	STIRN	KINN	KINN	1		191209999999963	3267
57	5	4	39	18	BESESSENHEIT	TEUFEL		0		-1	-1
57	5	4	40	17	KLIPPE	ABGRUND		0		-1	-1
57	6	3	1	35	PROFIL	QUERSCHNITT		0		-1	-1
57	6	3	2	21	STOLZ	RUHM	RUHM	1		591320000000019	7287
57	6	3	3	27	ALKOHOL	OPIUM		0		-1	-1
57	6	3	4	31	VERGLEICH	GLEICHNIS		0		-1	-1
57	6	3	5	18	GEDÄCHTNIS	ELEFANT	ELEFANT	1		188659999999963	3591
57	6	3	6	14	FORDERUNG	GEHALT		0		-1	-1
57	6	3	7	3	TÄUSCHUNG	ECHTHEIT		0		-1	-1
57	6	3	8	34	ERDGESCHOSS	DACHBODEN		0		-1	-1
57	6	3	9	16	GEBÄUDE	HOTEL		0		-1	-1
57	6	3	10	6	BESITZ	ANTEIL		0		-1	-1
57	6	3	11	4	STUHL	SESSEL	TISCH	0		502129999999981	6583
57	6	3	12	38	DEFINITION	KONZEPT		0		177520000000019	9313
57	6	3	13	2	VULKAN	EXPLOSION		0		-1	-1
57	6	3	14	37	WOLLE	KLEIDUNG	KLEIDER	0		357520000000019	4951
57	6	3	15	22	ZEIT	URSPRUNG		0		-1	-1
57	6	3	16	33	AUTO	PRESTIGE		0		-1	-1
57	6	3	17	10	LEIDENSCHAFT	KUSS		0		-1	-1
57	6	3	18	8	MEINEID	EHRENHAFTIGKEIT		0		-1	-1
57	6	3	19	39	GESCHREI	PANIK		0		-1	-1
57	6	3	20	36	JUNGE	MÄDCHEN	MÄDCHEN	1		160720000000019	3407
57	6	3	21	13	HELDENMUT	TAPFERKEIT		0		-1	-1
57	6	3	22	15	PAPIER	BRIEF		0		-1	-1
57	6	3	23	23	ARMUT	ELEND	ELEND	1		473509999999963	6511
57	6	3	24	19	GESUNDHEIT	IMPFUNG		0		-1	-1
57	6	3	25	5	INDUSTRIE	BRANCHE	FABRIK	0		315120000000019	5019
57	6	3	26	9	ANSICHT	MEINUNG		0		-1	-1
57	6	3	27	24	RICHTER	GERECHTIGKEIT	GERECHTIGKEIT	1		7759	12539
57	6	3	28	25	ZWIELICHT	UNTERWELT		0		-1	-1
57	6	3	29	29	PUDDING	SÜSSIGKEITEN	DESSERT	0		6532.5	8543
57	6	3	30	20	LARVE	RAUPE	RAUPE	1		4023	6345
57	6	3	31	1	GIFT	MORD	MORD	1		525309999999963	7333
57	6	3	32	12	DAMPF	LOKOMOTIVE	LOKOMOTIVE	1		220720000000019	5215
57	6	3	33	7	NORM	MORAL	MORAL	1		3263	4775
57	6	3	34	26	BEWEIS	TATSACHE		0		-1	-1
57	6	3	35	30	TAT	ABSICHT		0		-1	-1
57	6	3	36	40	PLAN	GROSSSTADT		0		-1	-1
57	6	3	37	28	SEGEN	SCHÖPFER		0		-1	-1
57	6	3	38	32	CHANCE	BEGEGNUNG		0		-1	-1
57	6	3	39	17	GEIST	FLASCHE		0		-1	-1
57	6	3	40	11	APFEL	PFIRSICH	OBST	0		3855	5015
57	7	2	1	18	SCHMETTERLING	BLÜTE		0		-1	-1
57	7	2	2	27	SCHICKSAL	IRONIE	ZUFALL	0		426129999999981	6189
57	7	2	3	19	GEISEL	GEFANGENER	GEFANGEN	0		687940000000037	17831
57	7	2	4	37	DÄMMERUNG	MORGENGRAUEN		0		-1	-1
57	7	2	5	13	TIER	FROSCH		0		-1	-1
57	7	2	6	29	TAL	WIESE		0		-1	-1
57	7	2	7	24	GNADE	BARMHERZIGKEIT		0		-1	-1
57	7	2	8	25	DISZIPLIN	GEHORSAM		0		-1	-1
57	7	2	9	36	AUSWERTUNG	ERGEBNIS	ERGEBNIS	1		294940000000037	5461
57	7	2	10	28	UHR	KIRCHE		0		-1	-1
57	7	2	11	4	KRITIK	ZWEIFEL		0		-1	-1
57	7	2	12	14	HAUT	BLUT		0		-1	-1
57	7	2	13	6	ZUWACHS	FORTSCHRITT	FORTSCHRITT	1		583929999999981	8727
57	7	2	14	8	BERG	HÜTTE		0		-1	-1
57	7	2	15	26	FRAGE	EINWAND		0		-1	-1
57	7	2	16	5	FREUND	VERTRAUEN		0		-1	-1
57	7	2	17	10	ILLUSION	WAHRNEHMUNG	REALITÄT	0		161412999999998	18139
57	7	2	18	17	VERSCHLEIERUNG	KOPFTUCH		0		-1	-1
57	7	2	19	31	HÄRTE	KRAFT		0		-1	-1
57	7	2	20	2	MALER	PIANIST		0		-1	-1
57	7	2	21	35	ANFORDERUNG	SCHWIERIGKEIT		0		-1	-1
57	7	2	22	11	EHE	VERLOBUNG		0		-1	-1
57	7	2	23	12	KOMÖDIE	DRAMA	DRAMA	1		418120000000019	5889
57	7	2	24	32	TRAUM	WIRKLICHKEIT		0		-1	-1
57	7	2	25	7	GRAS	VIEH		0		-1	-1
57	7	2	26	30	SPRACHE	AKUSTIK		0		-1	-1
57	7	2	27	21	ANSTAND	SITTE		0		-1	-1
57	7	2	28	20	BEGRÜSSUNG	FREUNDLICHKEIT		0		-1	-1
57	7	2	29	23	BUNGALOW	SIEDLUNG	SIEDLUNG	1		196720000000019	3819
57	7	2	30	39	FASS	KELLER		0		-1	-1
57	7	2	31	9	GESPENST	ERSCHEINUNG	ERSCHEINUNG	1		288740000000037	6079
57	7	2	32	1	BLICK	PERSPEKTIVE		0		-1	-1
57	7	2	33	22	MACHT	HERRSCHER		0		-1	-1
57	7	2	34	16	KRITERIUM	AUSWAHL		0		-1	-1
57	7	2	35	15	SEEGANG	DAMPFER		0		-1	-1
57	7	2	36	3	VERLUST	ABNAHME		0		-1	-1
57	7	2	37	38	NEFFE	GROSSMUTTER	GROSSMUTTER	1		395140000000037	7031
57	7	2	38	33	ERLÖSUNG	HIMMELREICH	AUFERSTEHUNG	0		513059999999963	10383
57	7	2	39	40	POSTKUTSCHE	PFERD		0		-1	-1
57	7	2	40	34	PRÜFUNG	MISSERFOLG		0		-1	-1
57	8	1	1	20	INFORMATION	INHALT	INHALT	1		954940000000037	13384
57	8	1	2	18	TRINKSPRUCH	SPRICHWORT	SPRICHWORT	1		6199.5	9727
57	8	1	3	6	CHAOS	STRUKTUR	STRUKTUR	1		181959999999963	4195
57	8	1	4	38	FÄHIGKEIT	VERANLAGUNG	ANLAGE	0		690430000000075	8115
57	8	1	5	22	LÖSUNG	PROBLEM		0		-1	-1
57	8	1	6	40	PUPPE	KIND	KIND	1		236730000000075	3319
57	8	1	7	4	STURM	WINDHAUCH		0		-1	-1
57	8	1	8	21	DEMOKRATIE	SYSTEM	SYSTEM	1		331930000000075	7479
57	8	1	9	11	GEHIRN	BEWUSSTSEIN		0		-1	-1
57	8	1	10	30	BEGRIFF	BEDEUTUNG	BEDEUTUNG	1		487090000000037	8589
57	8	1	11	39	SCHAMGEFÜHL	KÖRPER	KÖRPER	1		333030000000075	5379
57	8	1	12	8	BARGELD	WERT		0		-1	-1
57	8	1	13	19	ERDE	STEIN		0		-1	-1
57	8	1	14	23	SÄNGER	KÜNSTLER		0		-1	-1
57	8	1	15	26	SKLAVE	KÖNIG		0		-1	-1
57	8	1	16	17	STAUB	SAUBERKEIT		0		-1	-1
57	8	1	17	36	RÜCKSCHRITT	VERGANGENHEIT		0		-1	-1
57	8	1	18	12	NUTZEN	KOSTEN	KOSTEN	1		317530000000075	4567
57	8	1	19	29	MANGEL	VERZICHT		0		-1	-1
57	8	1	20	24	BEDÜRFNIS	WERBUNG		0		-1	-1
57	8	1	21	9	FORM	KREIS		0		-1	-1
57	8	1	22	14	STERN	WEIHNACHTEN		0		-1	-1
57	8	1	23	5	BERUF	ANERKENNUNG	ANERKENNUNG	1		255709999999963	9159
57	8	1	24	25	SPASS	FEIER		0		-1	-1
57	8	1	25	3	STILLE	EINSAMKEIT	RUHR	0		19401.5	20001
57	8	1	26	31	NÄSSE	GEWITTER		0		-1	-1
57	8	1	27	16	VOGEL	KATZE	WURM	0		423409999999963	5543
57	8	1	28	1	PELZ	FUCHS	FUCHS	1		2175.5	3359
57	8	1	29	7	ZEITUNG	DRUCK		0		-1	-1
57	8	1	30	10	ABSPRACHE	VERTRAG		0		-1	-1
57	8	1	31	35	FIGUR	BRETT		0		-1	-1
57	8	1	32	2	MASCHINE	APPARAT		0		-1	-1
57	8	1	33	32	EINGEBUNG	IDEE	IDEE	1		162030000000075	3949
57	8	1	34	13	KUGEL	QUADRAT	KREIS	0		181359999999963	4137
57	8	1	35	27	GRUNDRECHT	VERFASSUNG		0		-1	-1
57	8	1	36	33	RÜSTUNG	ANGRIFF		0		-1	-1
57	8	1	37	37	ANEKDOTE	WITZ	ZITAT	0		9791.5	13589
57	8	1	38	28	URHEBER	KAUSALITÄT	KONSEQUENZ	0		7257.5	20009
57	8	1	39	34	EMPFEHLUNG	RAT		0		-1	-1
57	8	1	40	15	BECHER	KAFFEE		0		-1	-1
